# Discovering molecular features of intrinsically disordered regions by using evolution for contrastive learning

**DOI:** 10.1101/2021.07.29.454330

**Authors:** Alex X Lu, Amy X Lu, Iva Pritišanac, Taraneh Zarin, Julie D Forman-Kay, Alan M Moses

**Affiliations:** Department of Computer Science, University of Toronto, Toronto, Canada (Microsoft Research, Cambridge, MA); Department of Computer Science, University of Toronto, Toronto, Canada (Department of Electrical Engineering and Computer Sciences, Berkeley, CA); Department of Cell and Systems Biology, University of Toronto, Canada and Program in Molecular Medicine, Hospital for Sick Children, Toronto, Canada (Medical University of Graz, Austria); Department of Cell and Systems Biology, University of Toronto, Canada (Systems Biology Program, Center for Genomic Regulation, Barcelona, Spain); Program in Molecular Medicine, Hospital for Sick Children and Department of Biochemistry, University of Toronto, Canada; Department of Cell and Systems Biology and Department of Computer Science, University of Toronto, Toronto, Canada

## Abstract

A major challenge to the characterization of intrinsically disordered regions (IDRs), which are widespread in the proteome, but relatively poorly understood, is the identification of molecular features that mediate functions of these regions, such as short motifs, amino acid repeats and physicochemical properties. Here, we introduce a proteome-scale feature discovery approach for IDRs. Our approach, which we call “reverse homology”, exploits the principle that important functional features are conserved over evolution. We use this as a contrastive learning signal for deep learning: given a set of homologous IDRs, the neural network has to correctly choose a held-out homologue from another set of IDRs sampled randomly from the proteome. We pair reverse homology with a simple architecture and standard interpretation techniques, and show that the network learns conserved features of IDRs that can be interpreted as motifs, repeats, or bulk features like charge or amino acid propensities. We also show that our model can be used to produce visualizations of what residues and regions are most important to IDR function, generating hypotheses for uncharacterized IDRs. Our results suggest that feature discovery using unsupervised neural networks is a promising avenue to gain systematic insight into poorly understood protein sequences.
