## Supplementary File 5 for "Discovering molecular features of intrinsically disordered regions by using evolution for contrastive learning": filter_0_idr_activations.txt

HUMAN28503	HUMAN28503_139to218	0.990513	0.709768601168	TSRGSSLSGSLCSLLESQSTSLRGSYNSLHDGSDGLDGISVGSYLDTLADDVPGHQTPSDLDQFSDSSLIEDSQALHKRTSRGSSLSGSLCSLLESQSTSLRGSYNSLHDGSDGLDGISVGSYLDTLADDVPGHQTPSDLDQFSDSSLIEDSQALHKRTSRGSSLSGSLCSLLESQSTSLRGSYNSLHDGSDGLDGISVGSYLDTLADDVPGHQTPSDLDQFSDSSLIEDSQALHKRTSRGSSLSGSLCSLLESQS
HUMAN00436	HUMAN00436_34to76	1.32174	0.94711622117	LPEDIETVTASQMRWTHSYLSDDEDMLADSISGDDLGSGDLGSLPEDIETVTASQMRWTHSYLSDDEDMLADSISGDDLGSGDLGSLPEDIETVTASQMRWTHSYLSDDEDMLADSISGDDLGSGDLGSLPEDIETVTASQMRWTHSYLSDDEDMLADSISGDDLGSGDLGSLPEDIETVTASQMRWTHSYLSDDEDMLADSISGDDLGSGDLGSLPEDIETVTASQMRWTHSYLSDDEDMLADSISGDDLGSGDL
HUMAN05587	HUMAN05587_1to37	1.10773	0.793763316659	NYPLTLEMDLENLEDLFWELDRLDNYNDTSLVENHLNYPLTLEMDLENLEDLFWELDRLDNYNDTSLVENHLNYPLTLEMDLENLEDLFWELDRLDNYNDTSLVENHLNYPLTLEMDLENLEDLFWELDRLDNYNDTSLVENHLNYPLTLEMDLENLEDLFWELDRLDNYNDTSLVENHLNYPLTLEMDLENLEDLFWELDRLDNYNDTSLVENHLNYPLTLEMDLENLEDLFWELDRLDNYNDTSLVENHLNYPL
HUMAN05685	HUMAN05685_1to37	0.996949	0.714380373379	LRYLLKTLLQMNLFADSLAGDISNSSELLLGFNSSLLRYLLKTLLQMNLFADSLAGDISNSSELLLGFNSSLLRYLLKTLLQMNLFADSLAGDISNSSELLLGFNSSLLRYLLKTLLQMNLFADSLAGDISNSSELLLGFNSSLLRYLLKTLLQMNLFADSLAGDISNSSELLLGFNSSLLRYLLKTLLQMNLFADSLAGDISNSSELLLGFNSSLLRYLLKTLLQMNLFADSLAGDISNSSELLLGFNSSLLRYL
HUMAN06164	HUMAN06164_1to46	0.972149	0.696609736449	MSDASDMLAAALEQMDGIIAGSKALEYSNGIFDCQSPTSPFMGSLMSDASDMLAAALEQMDGIIAGSKALEYSNGIFDCQSPTSPFMGSLMSDASDMLAAALEQMDGIIAGSKALEYSNGIFDCQSPTSPFMGSLMSDASDMLAAALEQMDGIIAGSKALEYSNGIFDCQSPTSPFMGSLMSDASDMLAAALEQMDGIIAGSKALEYSNGIFDCQSPTSPFMGSLMSDASDMLAAALEQMDGIIAGSKALEYSNGI
HUMAN07604	HUMAN07604_343to399	0.967921	0.693579583812	DDIEDSDSEVSEFFDSFDQFDELEQTLETCLFNKDPVIGKSSQRKGHKHGKSCMNPQDDIEDSDSEVSEFFDSFDQFDELEQTLETCLFNKDPVIGKSSQRKGHKHGKSCMNPQDDIEDSDSEVSEFFDSFDQFDELEQTLETCLFNKDPVIGKSSQRKGHKHGKSCMNPQDDIEDSDSEVSEFFDSFDQFDELEQTLETCLFNKDPVIGKSSQRKGHKHGKSCMNPQDDIEDSDSEVSEFFDSFDQFDELEQTLE
HUMAN08989	HUMAN08989_203to233	1.02604	0.735228913497	DLLDSLIHEKELLLARPSPRTSFQEEKSAVIDLLDSLIHEKELLLARPSPRTSFQEEKSAVIDLLDSLIHEKELLLARPSPRTSFQEEKSAVIDLLDSLIHEKELLLARPSPRTSFQEEKSAVIDLLDSLIHEKELLLARPSPRTSFQEEKSAVIDLLDSLIHEKELLLARPSPRTSFQEEKSAVIDLLDSLIHEKELLLARPSPRTSFQEEKSAVIDLLDSLIHEKELLLARPSPRTSFQEEKSAVIDLLDSLIH
HUMAN16273	HUMAN16273_1to45	1.15458	0.827335456852	SLADELLADLEEAAEEEEGGSYGEEEEEPAIEDVQEETQLDLSGSLADELLADLEEAAEEEEGGSYGEEEEEPAIEDVQEETQLDLSGSLADELLADLEEAAEEEEGGSYGEEEEEPAIEDVQEETQLDLSGSLADELLADLEEAAEEEEGGSYGEEEEEPAIEDVQEETQLDLSGSLADELLADLEEAAEEEEGGSYGEEEEEPAIEDVQEETQLDLSGSLADELLADLEEAAEEEEGGSYGEEEEEPAIEDVQE
HUMAN17521	HUMAN17521_1to38	0.966494	0.692557175306	AEVPELASEMMAYYSGNEDDLFFEADGPKQMKCSFQDAEVPELASEMMAYYSGNEDDLFFEADGPKQMKCSFQDAEVPELASEMMAYYSGNEDDLFFEADGPKQMKCSFQDAEVPELASEMMAYYSGNEDDLFFEADGPKQMKCSFQDAEVPELASEMMAYYSGNEDDLFFEADGPKQMKCSFQDAEVPELASEMMAYYSGNEDDLFFEADGPKQMKCSFQDAEVPELASEMMAYYSGNEDDLFFEADGPKQMKCS
HUMAN18254	HUMAN18254_120to153	1.39554	1.0	STGDLSSISGSEDSDSASEEDLQTLDRERATFEKSTGDLSSISGSEDSDSASEEDLQTLDRERATFEKSTGDLSSISGSEDSDSASEEDLQTLDRERATFEKSTGDLSSISGSEDSDSASEEDLQTLDRERATFEKSTGDLSSISGSEDSDSASEEDLQTLDRERATFEKSTGDLSSISGSEDSDSASEEDLQTLDRERATFEKSTGDLSSISGSEDSDSASEEDLQTLDRERATFEKSTGDLSSISGSEDSDSAS
HUMAN18881	HUMAN18881_1to41	0.987357	0.707506643007	VLDDLPNLEDIYTSLCSSTMEDSEMDFDSGLEDDDTKSDSVLDDLPNLEDIYTSLCSSTMEDSEMDFDSGLEDDDTKSDSVLDDLPNLEDIYTSLCSSTMEDSEMDFDSGLEDDDTKSDSVLDDLPNLEDIYTSLCSSTMEDSEMDFDSGLEDDDTKSDSVLDDLPNLEDIYTSLCSSTMEDSEMDFDSGLEDDDTKSDSVLDDLPNLEDIYTSLCSSTMEDSEMDFDSGLEDDDTKSDSVLDDLPNLEDIYTSLC
HUMAN20862	HUMAN20862_339to372	1.00481	0.720010325736	ERPEVVLDSDAEDLEDLSEESADESAGAYAYKPIERPEVVLDSDAEDLEDLSEESADESAGAYAYKPIERPEVVLDSDAEDLEDLSEESADESAGAYAYKPIERPEVVLDSDAEDLEDLSEESADESAGAYAYKPIERPEVVLDSDAEDLEDLSEESADESAGAYAYKPIERPEVVLDSDAEDLEDLSEESADESAGAYAYKPIERPEVVLDSDAEDLEDLSEESADESAGAYAYKPIERPEVVLDSDAEDLEDLS
HUMAN21531	HUMAN21531_1to32	0.970744	0.695602703792	EALLEGIQNRGHGGGFLTSCEAELQELMKQIEALLEGIQNRGHGGGFLTSCEAELQELMKQIEALLEGIQNRGHGGGFLTSCEAELQELMKQIEALLEGIQNRGHGGGFLTSCEAELQELMKQIEALLEGIQNRGHGGGFLTSCEAELQELMKQIEALLEGIQNRGHGGGFLTSCEAELQELMKQIEALLEGIQNRGHGGGFLTSCEAELQELMKQIEALLEGIQNRGHGGGFLTSCEAELQELMKQIEALLEGIQ
HUMAN22260	HUMAN22260_1to42	1.00518	0.720279830193	GPRNPSPDHLSESESEEEENISYLNESSGEEWDSSEEEDSMGPRNPSPDHLSESESEEEENISYLNESSGEEWDSSEEEDSMGPRNPSPDHLSESESEEEENISYLNESSGEEWDSSEEEDSMGPRNPSPDHLSESESEEEENISYLNESSGEEWDSSEEEDSMGPRNPSPDHLSESESEEEENISYLNESSGEEWDSSEEEDSMGPRNPSPDHLSESESEEEENISYLNESSGEEWDSSEEEDSMGPRNPSPDHL
HUMAN23905	HUMAN23905_1to30	1.01122	0.724603518797	LTDSGGGGTSFEEDLDSVAPRSAPAGASELTDSGGGGTSFEEDLDSVAPRSAPAGASELTDSGGGGTSFEEDLDSVAPRSAPAGASELTDSGGGGTSFEEDLDSVAPRSAPAGASELTDSGGGGTSFEEDLDSVAPRSAPAGASELTDSGGGGTSFEEDLDSVAPRSAPAGASELTDSGGGGTSFEEDLDSVAPRSAPAGASELTDSGGGGTSFEEDLDSVAPRSAPAGASELTDSGGGGTSFEEDLDSVAPRSAP
HUMAN26029	HUMAN26029_522to559	0.995951	0.713664969315	PSFRGSDDGDGESFNGSPTGSINLSLDDLSNVSSDDSVPSFRGSDDGDGESFNGSPTGSINLSLDDLSNVSSDDSVPSFRGSDDGDGESFNGSPTGSINLSLDDLSNVSSDDSVPSFRGSDDGDGESFNGSPTGSINLSLDDLSNVSSDDSVPSFRGSDDGDGESFNGSPTGSINLSLDDLSNVSSDDSVPSFRGSDDGDGESFNGSPTGSINLSLDDLSNVSSDDSVPSFRGSDDGDGESFNGSPTGSINLSLDD
HUMAN27704	HUMAN27704_367to406	1.19006	0.852756005529	SLGDIDSEKDSLNIVMDQGDTPTLEEDLKKLQLSEFFDIFSLGDIDSEKDSLNIVMDQGDTPTLEEDLKKLQLSEFFDIFSLGDIDSEKDSLNIVMDQGDTPTLEEDLKKLQLSEFFDIFSLGDIDSEKDSLNIVMDQGDTPTLEEDLKKLQLSEFFDIFSLGDIDSEKDSLNIVMDQGDTPTLEEDLKKLQLSEFFDIFSLGDIDSEKDSLNIVMDQGDTPTLEEDLKKLQLSEFFDIFSLGDIDSEKDSLNIVM
HUMAN28038	HUMAN28038_270to299	1.0471	0.750319796294	LEEELLRAKIEVEKLKAIRLRHDLPEYNSLLEEELLRAKIEVEKLKAIRLRHDLPEYNSLLEEELLRAKIEVEKLKAIRLRHDLPEYNSLLEEELLRAKIEVEKLKAIRLRHDLPEYNSLLEEELLRAKIEVEKLKAIRLRHDLPEYNSLLEEELLRAKIEVEKLKAIRLRHDLPEYNSLLEEELLRAKIEVEKLKAIRLRHDLPEYNSLLEEELLRAKIEVEKLKAIRLRHDLPEYNSLLEEELLRAKIEVEKLK
HUMAN29652	HUMAN29652_629to668	1.29202	0.925816058212	DNASEGTFSPDSDSDLVGYLEDTCNQESQDELDHYINHLLDNASEGTFSPDSDSDLVGYLEDTCNQESQDELDHYINHLLDNASEGTFSPDSDSDLVGYLEDTCNQESQDELDHYINHLLDNASEGTFSPDSDSDLVGYLEDTCNQESQDELDHYINHLLDNASEGTFSPDSDSDLVGYLEDTCNQESQDELDHYINHLLDNASEGTFSPDSDSDLVGYLEDTCNQESQDELDHYINHLLDNASEGTFSPDSDSDL
HUMAN29664	HUMAN29664_1005to1034	0.971718	0.696300724604	TSNDPLSISSEVDVITSSLAHTHSYIETHVTSNDPLSISSEVDVITSSLAHTHSYIETHVTSNDPLSISSEVDVITSSLAHTHSYIETHVTSNDPLSISSEVDVITSSLAHTHSYIETHVTSNDPLSISSEVDVITSSLAHTHSYIETHVTSNDPLSISSEVDVITSSLAHTHSYIETHVTSNDPLSISSEVDVITSSLAHTHSYIETHVTSNDPLSISSEVDVITSSLAHTHSYIETHVTSNDPLSISSEVDVIT
