## Supplementary File 5 for "Discovering molecular features of intrinsically disordered regions by using evolution for contrastive learning": filter_10_idr_activations.txt

HUMAN13431	HUMAN13431_127to166	1.10145	0.753068508965	GLMERIQAIAQNVSDIAVKVDQILRHSLLLHSKVSEGRRGLMERIQAIAQNVSDIAVKVDQILRHSLLLHSKVSEGRRGLMERIQAIAQNVSDIAVKVDQILRHSLLLHSKVSEGRRGLMERIQAIAQNVSDIAVKVDQILRHSLLLHSKVSEGRRGLMERIQAIAQNVSDIAVKVDQILRHSLLLHSKVSEGRRGLMERIQAIAQNVSDIAVKVDQILRHSLLLHSKVSEGRRGLMERIQAIAQNVSDIAVKVDQ
HUMAN22577	HUMAN22577_3839to3870	1.13927	0.778923092196	RVQRSLTAPLRRNRRDLVEPDGQLILDDSLIRVQRSLTAPLRRNRRDLVEPDGQLILDDSLIRVQRSLTAPLRRNRRDLVEPDGQLILDDSLIRVQRSLTAPLRRNRRDLVEPDGQLILDDSLIRVQRSLTAPLRRNRRDLVEPDGQLILDDSLIRVQRSLTAPLRRNRRDLVEPDGQLILDDSLIRVQRSLTAPLRRNRRDLVEPDGQLILDDSLIRVQRSLTAPLRRNRRDLVEPDGQLILDDSLIRVQRSLTA
HUMAN00172	HUMAN00172_1606to1673	1.05953	0.724406922832	SYKKCGKRRQARRTAVIVQQKLRSSLLTKKQDQAARKIMRFLRRCRHSPLVDHRLYKRSERIEKGQGTSYKKCGKRRQARRTAVIVQQKLRSSLLTKKQDQAARKIMRFLRRCRHSPLVDHRLYKRSERIEKGQGTSYKKCGKRRQARRTAVIVQQKLRSSLLTKKQDQAARKIMRFLRRCRHSPLVDHRLYKRSERIEKGQGTSYKKCGKRRQARRTAVIVQQKLRSSLLTKKQDQAARKIMRFLRRCRHSPLVD
HUMAN00910	HUMAN00910_455to485	1.06148	0.725742286814	DGNYGHELPNITNALPQSAIHSPDSLSRPRRDGNYGHELPNITNALPQSAIHSPDSLSRPRRDGNYGHELPNITNALPQSAIHSPDSLSRPRRDGNYGHELPNITNALPQSAIHSPDSLSRPRRDGNYGHELPNITNALPQSAIHSPDSLSRPRRDGNYGHELPNITNALPQSAIHSPDSLSRPRRDGNYGHELPNITNALPQSAIHSPDSLSRPRRDGNYGHELPNITNALPQSAIHSPDSLSRPRRDGNYGHEL
HUMAN02129	HUMAN02129_105to141	1.25837	0.860353072715	LRRQMWWRGCKIKAIMALVAAILLLVIIILIVMKYRTLRRQMWWRGCKIKAIMALVAAILLLVIIILIVMKYRTLRRQMWWRGCKIKAIMALVAAILLLVIIILIVMKYRTLRRQMWWRGCKIKAIMALVAAILLLVIIILIVMKYRTLRRQMWWRGCKIKAIMALVAAILLLVIIILIVMKYRTLRRQMWWRGCKIKAIMALVAAILLLVIIILIVMKYRTLRRQMWWRGCKIKAIMALVAAILLLVIIILIVMK
HUMAN04078	HUMAN04078_1to30	1.04865	0.71696673506	ERMNWLSRLASRGPGHRIPQGANLQTPVMERMNWLSRLASRGPGHRIPQGANLQTPVMERMNWLSRLASRGPGHRIPQGANLQTPVMERMNWLSRLASRGPGHRIPQGANLQTPVMERMNWLSRLASRGPGHRIPQGANLQTPVMERMNWLSRLASRGPGHRIPQGANLQTPVMERMNWLSRLASRGPGHRIPQGANLQTPVMERMNWLSRLASRGPGHRIPQGANLQTPVMERMNWLSRLASRGPGHRIPQGANL
HUMAN05557	HUMAN05557_1to55	1.06801	0.730203986955	LQDPDSDQPLNSLDVKPLRKPRIPMETFRKVGIPIIIALLSLASIIIVVVLIKVLQDPDSDQPLNSLDVKPLRKPRIPMETFRKVGIPIIIALLSLASIIIVVVLIKVLQDPDSDQPLNSLDVKPLRKPRIPMETFRKVGIPIIIALLSLASIIIVVVLIKVLQDPDSDQPLNSLDVKPLRKPRIPMETFRKVGIPIIIALLSLASIIIVVVLIKVLQDPDSDQPLNSLDVKPLRKPRIPMETFRKVGIPIIIALL
HUMAN07987	HUMAN07987_1744to1781	1.03591	0.708256631137	ALTARLRRLVTAYQRSYKREQMKIEAAERGDRRRRRCEALTARLRRLVTAYQRSYKREQMKIEAAERGDRRRRRCEALTARLRRLVTAYQRSYKREQMKIEAAERGDRRRRRCEALTARLRRLVTAYQRSYKREQMKIEAAERGDRRRRRCEALTARLRRLVTAYQRSYKREQMKIEAAERGDRRRRRCEALTARLRRLVTAYQRSYKREQMKIEAAERGDRRRRRCEALTARLRRLVTAYQRSYKREQMKIEAAE
HUMAN10319	HUMAN10319_243to305	1.05818	0.723482013746	PRPPPRRFSPPRRMLPPPPMWRRSPPRMRRRSRSPRRRSPVRRRSRSPGRRRHRSRSSSNSSRPRPPPRRFSPPRRMLPPPPMWRRSPPRMRRRSRSPRRRSPVRRRSRSPGRRRHRSRSSSNSSRPRPPPRRFSPPRRMLPPPPMWRRSPPRMRRRSRSPRRRSPVRRRSRSPGRRRHRSRSSSNSSRPRPPPRRFSPPRRMLPPPPMWRRSPPRMRRRSRSPRRRSPVRRRSRSPGRRRHRSRSSSNSSRPRPP
HUMAN11208	HUMAN11208_152to184	1.03238	0.705842559739	STEARLRELRQQNEILWREVVTLRQSHGQQHRVSTEARLRELRQQNEILWREVVTLRQSHGQQHRVSTEARLRELRQQNEILWREVVTLRQSHGQQHRVSTEARLRELRQQNEILWREVVTLRQSHGQQHRVSTEARLRELRQQNEILWREVVTLRQSHGQQHRVSTEARLRELRQQNEILWREVVTLRQSHGQQHRVSTEARLRELRQQNEILWREVVTLRQSHGQQHRVSTEARLRELRQQNEILWREVVTLRQ
HUMAN14875	HUMAN14875_1to42	1.04181	0.712290108477	SSHGNSLFLRESGQRLGRVGWLQRLQESLQQRALRTRLRLQSSHGNSLFLRESGQRLGRVGWLQRLQESLQQRALRTRLRLQSSHGNSLFLRESGQRLGRVGWLQRLQESLQQRALRTRLRLQSSHGNSLFLRESGQRLGRVGWLQRLQESLQQRALRTRLRLQSSHGNSLFLRESGQRLGRVGWLQRLQESLQQRALRTRLRLQSSHGNSLFLRESGQRLGRVGWLQRLQESLQQRALRTRLRLQSSHGNSLFLR
HUMAN17183	HUMAN17183_1to31	1.08972	0.745048826691	ASPQGGQIAIAMRLRNQLQSVYKMDPLRNEASPQGGQIAIAMRLRNQLQSVYKMDPLRNEASPQGGQIAIAMRLRNQLQSVYKMDPLRNEASPQGGQIAIAMRLRNQLQSVYKMDPLRNEASPQGGQIAIAMRLRNQLQSVYKMDPLRNEASPQGGQIAIAMRLRNQLQSVYKMDPLRNEASPQGGQIAIAMRLRNQLQSVYKMDPLRNEASPQGGQIAIAMRLRNQLQSVYKMDPLRNEASPQGGQIAIAMRLRN
HUMAN18034	HUMAN18034_1to40	1.08422	0.741287899226	LRTSVLRLLGRTGASRLSLLEDFGPRYYSSGSLSAGDDALRTSVLRLLGRTGASRLSLLEDFGPRYYSSGSLSAGDDALRTSVLRLLGRTGASRLSLLEDFGPRYYSSGSLSAGDDALRTSVLRLLGRTGASRLSLLEDFGPRYYSSGSLSAGDDALRTSVLRLLGRTGASRLSLLEDFGPRYYSSGSLSAGDDALRTSVLRLLGRTGASRLSLLEDFGPRYYSSGSLSAGDDALRTSVLRLLGRTGASRLSLLED
HUMAN19110	HUMAN19110_1to181	1.04863	0.716954183421	NTAPSRPSPTRRDPYGFGDSRDSRRDRSPIRGSPRREPRDGRNGRDARDSRDIRDPRDLRDHRHSRDLRDHRDSRSVRDVRDVRDLRDFRDLRDSRDFRDQRDPMYDRYRDMRDSRDPMYRREGSYDRYLRMDDYCRRKDDSYFDRYRDSFDGRGPPGPESQSRAKERLKREERRREELYNTAPSRPSPTRRDPYGFGDSRDSRRDRSPIRGSPRREPRDGRNGRDARDSRDIRDPRDLRDHRHSRDLRDHRDSRS
HUMAN21023	HUMAN21023_1to34	1.04161	0.712154322564	AFAWWPCLILALLSSLAASGFPRSPFRLLGKRSAFAWWPCLILALLSSLAASGFPRSPFRLLGKRSAFAWWPCLILALLSSLAASGFPRSPFRLLGKRSAFAWWPCLILALLSSLAASGFPRSPFRLLGKRSAFAWWPCLILALLSSLAASGFPRSPFRLLGKRSAFAWWPCLILALLSSLAASGFPRSPFRLLGKRSAFAWWPCLILALLSSLAASGFPRSPFRLLGKRSAFAWWPCLILALLSSLAASGFPRSP
HUMAN21673	HUMAN21673_329to358	1.08029	0.73859866982	SNIRTRSESIRSLQSVRRSEVRIYYDYTDVSNIRTRSESIRSLQSVRRSEVRIYYDYTDVSNIRTRSESIRSLQSVRRSEVRIYYDYTDVSNIRTRSESIRSLQSVRRSEVRIYYDYTDVSNIRTRSESIRSLQSVRRSEVRIYYDYTDVSNIRTRSESIRSLQSVRRSEVRIYYDYTDVSNIRTRSESIRSLQSVRRSEVRIYYDYTDVSNIRTRSESIRSLQSVRRSEVRIYYDYTDVSNIRTRSESIRSLQSV
HUMAN22687	HUMAN22687_1to31	1.25657	0.859125457218	LAAFISRVLRRVAQKSARRVLVASRNSSNDLAAFISRVLRRVAQKSARRVLVASRNSSNDLAAFISRVLRRVAQKSARRVLVASRNSSNDLAAFISRVLRRVAQKSARRVLVASRNSSNDLAAFISRVLRRVAQKSARRVLVASRNSSNDLAAFISRVLRRVAQKSARRVLVASRNSSNDLAAFISRVLRRVAQKSARRVLVASRNSSNDLAAFISRVLRRVAQKSARRVLVASRNSSNDLAAFISRVLRRVAQKS
HUMAN23419	HUMAN23419_1to30	1.08709	0.743249948612	IARCLLAVRSLRRVGGSRILLRMTLGREVIARCLLAVRSLRRVGGSRILLRMTLGREVIARCLLAVRSLRRVGGSRILLRMTLGREVIARCLLAVRSLRRVGGSRILLRMTLGREVIARCLLAVRSLRRVGGSRILLRMTLGREVIARCLLAVRSLRRVGGSRILLRMTLGREVIARCLLAVRSLRRVGGSRILLRMTLGREVIARCLLAVRSLRRVGGSRILLRMTLGREVIARCLLAVRSLRRVGGSRILLRMT
HUMAN25139	HUMAN25139_1to35	1.46262	1.0	AASVAAAARRLRRAIRRSPAWRGLSHRPLSSEPPAASVAAAARRLRRAIRRSPAWRGLSHRPLSSEPPAASVAAAARRLRRAIRRSPAWRGLSHRPLSSEPPAASVAAAARRLRRAIRRSPAWRGLSHRPLSSEPPAASVAAAARRLRRAIRRSPAWRGLSHRPLSSEPPAASVAAAARRLRRAIRRSPAWRGLSHRPLSSEPPAASVAAAARRLRRAIRRSPAWRGLSHRPLSSEPPAASVAAAARRLRRAIRRS
HUMAN25754	HUMAN25754_97to138	1.05651	0.722339244069	RRASAPISQWSSSRRSRSSYTHGLNRTGFYRHSGCERRSNLSRRASAPISQWSSSRRSRSSYTHGLNRTGFYRHSGCERRSNLSRRASAPISQWSSSRRSRSSYTHGLNRTGFYRHSGCERRSNLSRRASAPISQWSSSRRSRSSYTHGLNRTGFYRHSGCERRSNLSRRASAPISQWSSSRRSRSSYTHGLNRTGFYRHSGCERRSNLSRRASAPISQWSSSRRSRSSYTHGLNRTGFYRHSGCERRSNLSRRAS
HUMAN27063	HUMAN27063_262to292	1.16942	0.799540463305	PNEPEETPVQRPSLYRRILRRLASYWAQPQDPNEPEETPVQRPSLYRRILRRLASYWAQPQDPNEPEETPVQRPSLYRRILRRLASYWAQPQDPNEPEETPVQRPSLYRRILRRLASYWAQPQDPNEPEETPVQRPSLYRRILRRLASYWAQPQDPNEPEETPVQRPSLYRRILRRLASYWAQPQDPNEPEETPVQRPSLYRRILRRLASYWAQPQDPNEPEETPVQRPSLYRRILRRLASYWAQPQDPNEPEETP
HUMAN27727	HUMAN27727_667to700	1.23194	0.842283358303	PARLPERRYIENIYHSKPMRWPFFLFIPFFIIFCPARLPERRYIENIYHSKPMRWPFFLFIPFFIIFCPARLPERRYIENIYHSKPMRWPFFLFIPFFIIFCPARLPERRYIENIYHSKPMRWPFFLFIPFFIIFCPARLPERRYIENIYHSKPMRWPFFLFIPFFIIFCPARLPERRYIENIYHSKPMRWPFFLFIPFFIIFCPARLPERRYIENIYHSKPMRWPFFLFIPFFIIFCPARLPERRYIENIYHSKP
HUMAN28030	HUMAN28030_241to280	1.03826	0.709863648448	VKEGDVLRRSEEHSPPRGINDRHFRKRSHSKSPRRTRSRSVKEGDVLRRSEEHSPPRGINDRHFRKRSHSKSPRRTRSRSVKEGDVLRRSEEHSPPRGINDRHFRKRSHSKSPRRTRSRSVKEGDVLRRSEEHSPPRGINDRHFRKRSHSKSPRRTRSRSVKEGDVLRRSEEHSPPRGINDRHFRKRSHSKSPRRTRSRSVKEGDVLRRSEEHSPPRGINDRHFRKRSHSKSPRRTRSRSVKEGDVLRRSEEHSPP
HUMAN28800	HUMAN28800_1to38	1.13269	0.774429116412	LRTLLRRRLFSYPTKYYFMVLVLSLITFSVLRIHQKPLRTLLRRRLFSYPTKYYFMVLVLSLITFSVLRIHQKPLRTLLRRRLFSYPTKYYFMVLVLSLITFSVLRIHQKPLRTLLRRRLFSYPTKYYFMVLVLSLITFSVLRIHQKPLRTLLRRRLFSYPTKYYFMVLVLSLITFSVLRIHQKPLRTLLRRRLFSYPTKYYFMVLVLSLITFSVLRIHQKPLRTLLRRRLFSYPTKYYFMVLVLSLITFSVLRIH
HUMAN29585	HUMAN29585_925to968	1.14629	0.783727354276	SDSDSSTLPRKSPFVRNTLERRTLRYKQSCRSSLAELMARTSLDSDSDSSTLPRKSPFVRNTLERRTLRYKQSCRSSLAELMARTSLDSDSDSSTLPRKSPFVRNTLERRTLRYKQSCRSSLAELMARTSLDSDSDSSTLPRKSPFVRNTLERRTLRYKQSCRSSLAELMARTSLDSDSDSSTLPRKSPFVRNTLERRTLRYKQSCRSSLAELMARTSLDSDSDSSTLPRKSPFVRNTLERRTLRYKQSCRSSLAE
HUMAN29938	HUMAN29938_1to30	1.11097	0.759576126261	SGWRYLICVSFLLTILLELTYQGPPVPASSGWRYLICVSFLLTILLELTYQGPPVPASSGWRYLICVSFLLTILLELTYQGPPVPASSGWRYLICVSFLLTILLELTYQGPPVPASSGWRYLICVSFLLTILLELTYQGPPVPASSGWRYLICVSFLLTILLELTYQGPPVPASSGWRYLICVSFLLTILLELTYQGPPVPASSGWRYLICVSFLLTILLELTYQGPPVPASSGWRYLICVSFLLTILLELTYQGP
HUMAN30327	HUMAN30327_738to771	1.03649	0.708652985815	GYRSSSRSDLSVIQRNPKRITTRHKKQLKKCSVDGYRSSSRSDLSVIQRNPKRITTRHKKQLKKCSVDGYRSSSRSDLSVIQRNPKRITTRHKKQLKKCSVDGYRSSSRSDLSVIQRNPKRITTRHKKQLKKCSVDGYRSSSRSDLSVIQRNPKRITTRHKKQLKKCSVDGYRSSSRSDLSVIQRNPKRITTRHKKQLKKCSVDGYRSSSRSDLSVIQRNPKRITTRHKKQLKKCSVDGYRSSSRSDLSVIQRNPK
HUMAN30407	HUMAN30407_1096to1132	1.17357	0.802375666643	RSARRNLSCRRASDSLSARPSVRPLLLRTFSDESNVLRSARRNLSCRRASDSLSARPSVRPLLLRTFSDESNVLRSARRNLSCRRASDSLSARPSVRPLLLRTFSDESNVLRSARRNLSCRRASDSLSARPSVRPLLLRTFSDESNVLRSARRNLSCRRASDSLSARPSVRPLLLRTFSDESNVLRSARRNLSCRRASDSLSARPSVRPLLLRTFSDESNVLRSARRNLSCRRASDSLSARPSVRPLLLRTFSDES
