## Supplementary File 5 for "Discovering molecular features of intrinsically disordered regions by using evolution for contrastive learning": filter_11_idr_activations.txt

HUMAN01180	HUMAN01180_1to30	1.67947	0.694550619162	AVTDSLSRAATVLATVLLLSFGSVAASHIAVTDSLSRAATVLATVLLLSFGSVAASHIAVTDSLSRAATVLATVLLLSFGSVAASHIAVTDSLSRAATVLATVLLLSFGSVAASHIAVTDSLSRAATVLATVLLLSFGSVAASHIAVTDSLSRAATVLATVLLLSFGSVAASHIAVTDSLSRAATVLATVLLLSFGSVAASHIAVTDSLSRAATVLATVLLLSFGSVAASHIAVTDSLSRAATVLATVLLLSFGSV
HUMAN01288	HUMAN01288_1to32	1.79132	0.740807464893	VCVLVLAAAAGAVAVFLILRIWVVLRSMDVTVCVLVLAAAAGAVAVFLILRIWVVLRSMDVTVCVLVLAAAAGAVAVFLILRIWVVLRSMDVTVCVLVLAAAAGAVAVFLILRIWVVLRSMDVTVCVLVLAAAAGAVAVFLILRIWVVLRSMDVTVCVLVLAAAAGAVAVFLILRIWVVLRSMDVTVCVLVLAAAAGAVAVFLILRIWVVLRSMDVTVCVLVLAAAAGAVAVFLILRIWVVLRSMDVTVCVLVLAA
HUMAN02129	HUMAN02129_105to141	1.66001	0.686504544232	LRRQMWWRGCKIKAIMALVAAILLLVIIILIVMKYRTLRRQMWWRGCKIKAIMALVAAILLLVIIILIVMKYRTLRRQMWWRGCKIKAIMALVAAILLLVIIILIVMKYRTLRRQMWWRGCKIKAIMALVAAILLLVIIILIVMKYRTLRRQMWWRGCKIKAIMALVAAILLLVIIILIVMKYRTLRRQMWWRGCKIKAIMALVAAILLLVIIILIVMKYRTLRRQMWWRGCKIKAIMALVAAILLLVIIILIVMK
HUMAN02352	HUMAN02352_1to31	1.92462	0.795936546794	GIQTSPVLLASLGVGLVTLLGLAVGSYLVRGIQTSPVLLASLGVGLVTLLGLAVGSYLVRGIQTSPVLLASLGVGLVTLLGLAVGSYLVRGIQTSPVLLASLGVGLVTLLGLAVGSYLVRGIQTSPVLLASLGVGLVTLLGLAVGSYLVRGIQTSPVLLASLGVGLVTLLGLAVGSYLVRGIQTSPVLLASLGVGLVTLLGLAVGSYLVRGIQTSPVLLASLGVGLVTLLGLAVGSYLVRGIQTSPVLLASLGVGL
HUMAN03358	HUMAN03358_1to32	1.93492	0.800195728927	SFLQDPSFFTMGMWSIGAGALGAAALALLLASFLQDPSFFTMGMWSIGAGALGAAALALLLASFLQDPSFFTMGMWSIGAGALGAAALALLLASFLQDPSFFTMGMWSIGAGALGAAALALLLASFLQDPSFFTMGMWSIGAGALGAAALALLLASFLQDPSFFTMGMWSIGAGALGAAALALLLASFLQDPSFFTMGMWSIGAGALGAAALALLLASFLQDPSFFTMGMWSIGAGALGAAALALLLASFLQDPSF
HUMAN07175	HUMAN07175_1to33	1.84155	0.761580948617	AAAVPRAAFLSPLLPLLLGFLLLSAPHGGSGLAAAVPRAAFLSPLLPLLLGFLLLSAPHGGSGLAAAVPRAAFLSPLLPLLLGFLLLSAPHGGSGLAAAVPRAAFLSPLLPLLLGFLLLSAPHGGSGLAAAVPRAAFLSPLLPLLLGFLLLSAPHGGSGLAAAVPRAAFLSPLLPLLLGFLLLSAPHGGSGLAAAVPRAAFLSPLLPLLLGFLLLSAPHGGSGLAAAVPRAAFLSPLLPLLLGFLLLSAPHGGSGL
HUMAN07570	HUMAN07570_1to39	2.04248	0.844677742887	APLLLQLAVLGAALAAAALVLISIVAFTTATKMPALHRAPLLLQLAVLGAALAAAALVLISIVAFTTATKMPALHRAPLLLQLAVLGAALAAAALVLISIVAFTTATKMPALHRAPLLLQLAVLGAALAAAALVLISIVAFTTATKMPALHRAPLLLQLAVLGAALAAAALVLISIVAFTTATKMPALHRAPLLLQLAVLGAALAAAALVLISIVAFTTATKMPALHRAPLLLQLAVLGAALAAAALVLISIVAFT
HUMAN10233	HUMAN10233_1to34	1.75236	0.72469520083	LLLAPQMLSLLLLALPVLASPAYVAPAPGQALQLLLAPQMLSLLLLALPVLASPAYVAPAPGQALQLLLAPQMLSLLLLALPVLASPAYVAPAPGQALQLLLAPQMLSLLLLALPVLASPAYVAPAPGQALQLLLAPQMLSLLLLALPVLASPAYVAPAPGQALQLLLAPQMLSLLLLALPVLASPAYVAPAPGQALQLLLAPQMLSLLLLALPVLASPAYVAPAPGQALQLLLAPQMLSLLLLALPVLASPAYVA
HUMAN13353	HUMAN13353_25to62	1.67978	0.694678354201	LAVIILFITAVLLLILFAIVFGLLTSTENTQCEAGEEELAVIILFITAVLLLILFAIVFGLLTSTENTQCEAGEEELAVIILFITAVLLLILFAIVFGLLTSTENTQCEAGEEELAVIILFITAVLLLILFAIVFGLLTSTENTQCEAGEEELAVIILFITAVLLLILFAIVFGLLTSTENTQCEAGEEELAVIILFITAVLLLILFAIVFGLLTSTENTQCEAGEEELAVIILFITAVLLLILFAIVFGLLTSTE
HUMAN13884	HUMAN13884_282to354	1.70102	0.703464464122	GGYLNPMAAFAAAQMQQMAALNMNGLAAAPMTPTSGGSTPPGITAPAVPSIPSPIGVNGFTGLPPQANGQPAAGGYLNPMAAFAAAQMQQMAALNMNGLAAAPMTPTSGGSTPPGITAPAVPSIPSPIGVNGFTGLPPQANGQPAAGGYLNPMAAFAAAQMQQMAALNMNGLAAAPMTPTSGGSTPPGITAPAVPSIPSPIGVNGFTGLPPQANGQPAAGGYLNPMAAFAAAQMQQMAALNMNGLAAAPMTPTSGG
HUMAN17343	HUMAN17343_1to33	1.70212	0.70391728015	KHTLALLAPLLGLGLGLALSQLAAGATDCKFLKHTLALLAPLLGLGLGLALSQLAAGATDCKFLKHTLALLAPLLGLGLGLALSQLAAGATDCKFLKHTLALLAPLLGLGLGLALSQLAAGATDCKFLKHTLALLAPLLGLGLGLALSQLAAGATDCKFLKHTLALLAPLLGLGLGLALSQLAAGATDCKFLKHTLALLAPLLGLGLGLALSQLAAGATDCKFLKHTLALLAPLLGLGLGLALSQLAAGATDCKFL
HUMAN19901	HUMAN19901_1to34	2.41806	1.0	ARGYGATVSLVLLGLGLALAVIVLAVVLSRHQAARGYGATVSLVLLGLGLALAVIVLAVVLSRHQAARGYGATVSLVLLGLGLALAVIVLAVVLSRHQAARGYGATVSLVLLGLGLALAVIVLAVVLSRHQAARGYGATVSLVLLGLGLALAVIVLAVVLSRHQAARGYGATVSLVLLGLGLALAVIVLAVVLSRHQAARGYGATVSLVLLGLGLALAVIVLAVVLSRHQAARGYGATVSLVLLGLGLALAVIVLA
HUMAN20711	HUMAN20711_1to43	1.73146	0.71605274969	FTVLTRQPCEQAGLKALYRTPTIIALVVLLVSIVVLVSITVIFTVLTRQPCEQAGLKALYRTPTIIALVVLLVSIVVLVSITVIFTVLTRQPCEQAGLKALYRTPTIIALVVLLVSIVVLVSITVIFTVLTRQPCEQAGLKALYRTPTIIALVVLLVSIVVLVSITVIFTVLTRQPCEQAGLKALYRTPTIIALVVLLVSIVVLVSITVIFTVLTRQPCEQAGLKALYRTPTIIALVVLLVSIVVLVSITVIFTVL
HUMAN21047	HUMAN21047_1to36	1.81472	0.7504859946	KKSIGILSPGVALGMAGSAMSSKFFLVALAIFFSFKKSIGILSPGVALGMAGSAMSSKFFLVALAIFFSFKKSIGILSPGVALGMAGSAMSSKFFLVALAIFFSFKKSIGILSPGVALGMAGSAMSSKFFLVALAIFFSFKKSIGILSPGVALGMAGSAMSSKFFLVALAIFFSFKKSIGILSPGVALGMAGSAMSSKFFLVALAIFFSFKKSIGILSPGVALGMAGSAMSSKFFLVALAIFFSFKKSIGILSPGV
HUMAN21922	HUMAN21922_1to32	1.76518	0.729999483341	GLLLPLALCILVLCCGAMSPPQLALNPSALLGLLLPLALCILVLCCGAMSPPQLALNPSALLGLLLPLALCILVLCCGAMSPPQLALNPSALLGLLLPLALCILVLCCGAMSPPQLALNPSALLGLLLPLALCILVLCCGAMSPPQLALNPSALLGLLLPLALCILVLCCGAMSPPQLALNPSALLGLLLPLALCILVLCCGAMSPPQLALNPSALLGLLLPLALCILVLCCGAMSPPQLALNPSALLGLLLPLAL
HUMAN23860	HUMAN23860_1to30	1.65178	0.683101398844	VRPLNPRPLPPVVLMLLLLLPPSPLPLAAVRPLNPRPLPPVVLMLLLLLPPSPLPLAAVRPLNPRPLPPVVLMLLLLLPPSPLPLAAVRPLNPRPLPPVVLMLLLLLPPSPLPLAAVRPLNPRPLPPVVLMLLLLLPPSPLPLAAVRPLNPRPLPPVVLMLLLLLPPSPLPLAAVRPLNPRPLPPVVLMLLLLLPPSPLPLAAVRPLNPRPLPPVVLMLLLLLPPSPLPLAAVRPLNPRPLPPVVLMLLLLLPPSP
HUMAN26023	HUMAN26023_39to94	2.10259	0.869535346173	LISSLRVVGVVIAVGIFLFLIALVGLIGAVKHHQVLLFFYMIILLLVFIVQFSVSCLISSLRVVGVVIAVGIFLFLIALVGLIGAVKHHQVLLFFYMIILLLVFIVQFSVSCLISSLRVVGVVIAVGIFLFLIALVGLIGAVKHHQVLLFFYMIILLLVFIVQFSVSCLISSLRVVGVVIAVGIFLFLIALVGLIGAVKHHQVLLFFYMIILLLVFIVQFSVSCLISSLRVVGVVIAVGIFLFLIALVGLIGAVKH
HUMAN26029	HUMAN26029_1to49	1.84495	0.762985688943	LTEASLSIWGWGSLGIVLFLITFGPFVIFYLTFYILCFVGGGLVVTLLLTEASLSIWGWGSLGIVLFLITFGPFVIFYLTFYILCFVGGGLVVTLLLTEASLSIWGWGSLGIVLFLITFGPFVIFYLTFYILCFVGGGLVVTLLLTEASLSIWGWGSLGIVLFLITFGPFVIFYLTFYILCFVGGGLVVTLLLTEASLSIWGWGSLGIVLFLITFGPFVIFYLTFYILCFVGGGLVVTLLLTEASLSIWGWGSLGI
HUMAN27738	HUMAN27738_1to33	2.00277	0.82825508909	FLLLPFDSLIVNLLGISLTVLFTLLLVFIIVPFLLLPFDSLIVNLLGISLTVLFTLLLVFIIVPFLLLPFDSLIVNLLGISLTVLFTLLLVFIIVPFLLLPFDSLIVNLLGISLTVLFTLLLVFIIVPFLLLPFDSLIVNLLGISLTVLFTLLLVFIIVPFLLLPFDSLIVNLLGISLTVLFTLLLVFIIVPFLLLPFDSLIVNLLGISLTVLFTLLLVFIIVPFLLLPFDSLIVNLLGISLTVLFTLLLVFIIVP
HUMAN29430	HUMAN29430_1to31	1.89982	0.785677909716	RQGLLVLALVLVLVLVLAAGSQVQEWYPRERQGLLVLALVLVLVLVLAAGSQVQEWYPRERQGLLVLALVLVLVLVLAAGSQVQEWYPRERQGLLVLALVLVLVLVLAAGSQVQEWYPRERQGLLVLALVLVLVLVLAAGSQVQEWYPRERQGLLVLALVLVLVLVLAAGSQVQEWYPRERQGLLVLALVLVLVLVLAAGSQVQEWYPRERQGLLVLALVLVLVLVLAAGSQVQEWYPRERQGLLVLALVLVLVLV
