## Supplementary File 5 for "Discovering molecular features of intrinsically disordered regions by using evolution for contrastive learning": filter_12_idr_activations.txt

HUMAN06785	HUMAN06785_518to589	1.66094	1.0	ESKSYGSGSRRERSRERDHSRSREKSRRHKSRSRDRHDDYYRERSRERERHRDRDRDRDRERDREREYRHRESKSYGSGSRRERSRERDHSRSREKSRRHKSRSRDRHDDYYRERSRERERHRDRDRDRDRERDREREYRHRESKSYGSGSRRERSRERDHSRSREKSRRHKSRSRDRHDDYYRERSRERERHRDRDRDRDRERDREREYRHRESKSYGSGSRRERSRERDHSRSREKSRRHKSRSRDRHDDYYRE
HUMAN01337	HUMAN01337_234to546	1.18673	0.714491494805	KTRPRKIKKDGKEGAEEIDRHVERRRSRSPRRSLSPRRSPRRSRSRSHHREGHGSSSFDRELEREKERQRLEREAKEREKERRRSRSIDRGLERRRSRSRERHRSRSRSRDRKGDRRDRDREREKENESKKEKKHSRSRSRERKHRSRSRSRNAGKRSRSRSKEKSSKHKNESKEKSNKRSRSGSQGRTDSVEKSKKREHSPSKEKSRKRSRSKERSHKRDHSDSKDQSDKHDRRRSQSIEQESQEKQHKNKDETV
HUMAN03284	HUMAN03284_182to212	1.19037	0.716680324874	SKQKMNARKRRAQEEAKEAEMSRKELGLDEGSKQKMNARKRRAQEEAKEAEMSRKELGLDEGSKQKMNARKRRAQEEAKEAEMSRKELGLDEGSKQKMNARKRRAQEEAKEAEMSRKELGLDEGSKQKMNARKRRAQEEAKEAEMSRKELGLDEGSKQKMNARKRRAQEEAKEAEMSRKELGLDEGSKQKMNARKRRAQEEAKEAEMSRKELGLDEGSKQKMNARKRRAQEEAKEAEMSRKELGLDEGSKQKMNAR
HUMAN04342	HUMAN04342_991to1025	1.38721	0.83519143812	DKKRKLEAKQEPKQSKKLKNRETKNKKDMKLKRKKDKKRKLEAKQEPKQSKKLKNRETKNKKDMKLKRKKDKKRKLEAKQEPKQSKKLKNRETKNKKDMKLKRKKDKKRKLEAKQEPKQSKKLKNRETKNKKDMKLKRKKDKKRKLEAKQEPKQSKKLKNRETKNKKDMKLKRKKDKKRKLEAKQEPKQSKKLKNRETKNKKDMKLKRKKDKKRKLEAKQEPKQSKKLKNRETKNKKDMKLKRKKDKKRKLEAKQE
HUMAN05342	HUMAN05342_85to122	1.35677	0.816868769385	KNRKKRYKKKKKRRYQPTGRPRGRPEGRRNPIYSLIDKKNRKKRYKKKKKRRYQPTGRPRGRPEGRRNPIYSLIDKKNRKKRYKKKKKRRYQPTGRPRGRPEGRRNPIYSLIDKKNRKKRYKKKKKRRYQPTGRPRGRPEGRRNPIYSLIDKKNRKKRYKKKKKRRYQPTGRPRGRPEGRRNPIYSLIDKKNRKKRYKKKKKRRYQPTGRPRGRPEGRRNPIYSLIDKKNRKKRYKKKKKRRYQPTGRPRGRPEGR
HUMAN08583	HUMAN08583_180to272	1.20106	0.723116836027	SKRHSRSRSRSRSRTRSSSRSRSRSRSRSRKSYSRSRSRSRSRSRSKSRSVSRSPVPEKSQKRGSSSRSKSPASVDRQRSRSRSRSRSVDSGNSKRHSRSRSRSRSRTRSSSRSRSRSRSRSRKSYSRSRSRSRSRSRSKSRSVSRSPVPEKSQKRGSSSRSKSPASVDRQRSRSRSRSRSVDSGNSKRHSRSRSRSRSRTRSSSRSRSRSRSRSRKSYSRSRSRSRSRSRSKSRSVSRSPVPEKSQKRGSSSRSK
HUMAN12556	HUMAN12556_129to159	1.42103	0.855553005258	SKRVAKRKLIEQNRERRRKEEMIRSLQQRPESKRVAKRKLIEQNRERRRKEEMIRSLQQRPESKRVAKRKLIEQNRERRRKEEMIRSLQQRPESKRVAKRKLIEQNRERRRKEEMIRSLQQRPESKRVAKRKLIEQNRERRRKEEMIRSLQQRPESKRVAKRKLIEQNRERRRKEEMIRSLQQRPESKRVAKRKLIEQNRERRRKEEMIRSLQQRPESKRVAKRKLIEQNRERRRKEEMIRSLQQRPESKRVAKRK
HUMAN13302	HUMAN13302_167to206	1.33582	0.804252547223	EPTKEDVKLHRIRIENMNRERLRQKRIHSAVKTSRRVDMDEPTKEDVKLHRIRIENMNRERLRQKRIHSAVKTSRRVDMDEPTKEDVKLHRIRIENMNRERLRQKRIHSAVKTSRRVDMDEPTKEDVKLHRIRIENMNRERLRQKRIHSAVKTSRRVDMDEPTKEDVKLHRIRIENMNRERLRQKRIHSAVKTSRRVDMDEPTKEDVKLHRIRIENMNRERLRQKRIHSAVKTSRRVDMDEPTKEDVKLHRIRIEN
HUMAN13889	HUMAN13889_186to217	1.2954	0.779917109105	SMPSLMEKKLKRKDSLWKKLKGSLKKKRENMTSMPSLMEKKLKRKDSLWKKLKGSLKKKRENMTSMPSLMEKKLKRKDSLWKKLKGSLKKKRENMTSMPSLMEKKLKRKDSLWKKLKGSLKKKRENMTSMPSLMEKKLKRKDSLWKKLKGSLKKKRENMTSMPSLMEKKLKRKDSLWKKLKGSLKKKRENMTSMPSLMEKKLKRKDSLWKKLKGSLKKKRENMTSMPSLMEKKLKRKDSLWKKLKGSLKKKRENMT
HUMAN15199	HUMAN15199_44to84	1.18379	0.712719085763	PQAREDQLQRKAVVLEYFTRHKRKEKKKKAKGLSARQRRELPQAREDQLQRKAVVLEYFTRHKRKEKKKKAKGLSARQRRELPQAREDQLQRKAVVLEYFTRHKRKEKKKKAKGLSARQRRELPQAREDQLQRKAVVLEYFTRHKRKEKKKKAKGLSARQRRELPQAREDQLQRKAVVLEYFTRHKRKEKKKKAKGLSARQRRELPQAREDQLQRKAVVLEYFTRHKRKEKKKKAKGLSARQRRELPQAREDQLQR
HUMAN16849	HUMAN16849_990to1054	1.31623	0.792457827144	MGSKFDNIGMNAMANKDNASLKQLRWEAERDDWLHNRDAKSIIKKKKHFKKKRIKTTQKTKKQRKMGSKFDNIGMNAMANKDNASLKQLRWEAERDDWLHNRDAKSIIKKKKHFKKKRIKTTQKTKKQRKMGSKFDNIGMNAMANKDNASLKQLRWEAERDDWLHNRDAKSIIKKKKHFKKKRIKTTQKTKKQRKMGSKFDNIGMNAMANKDNASLKQLRWEAERDDWLHNRDAKSIIKKKKHFKKKRIKTTQKTK
HUMAN19341	HUMAN19341_188to240	1.293	0.778472195607	RRRKKHRSRSRSRERRSRSRDRGRGGGGGGGGGGGGRERDRRRSRDRERSGRFRRRKKHRSRSRSRERRSRSRDRGRGGGGGGGGGGGGRERDRRRSRDRERSGRFRRRKKHRSRSRSRERRSRSRDRGRGGGGGGGGGGGGRERDRRRSRDRERSGRFRRRKKHRSRSRSRERRSRSRDRGRGGGGGGGGGGGGRERDRRRSRDRERSGRFRRRKKHRSRSRSRERRSRSRDRGRGGGGGGGGGGGGRERDRRRS
HUMAN20598	HUMAN20598_182to213	1.27332	0.76662321591	DSKRLAKRKLIEENREKRRREELQKSIGHKPEDSKRLAKRKLIEENREKRRREELQKSIGHKPEDSKRLAKRKLIEENREKRRREELQKSIGHKPEDSKRLAKRKLIEENREKRRREELQKSIGHKPEDSKRLAKRKLIEENREKRRREELQKSIGHKPEDSKRLAKRKLIEENREKRRREELQKSIGHKPEDSKRLAKRKLIEENREKRRREELQKSIGHKPEDSKRLAKRKLIEENREKRRREELQKSIGHKPE
HUMAN21656	HUMAN21656_1to38	1.19408	0.718916093819	VAKQRIRMANEKHSKNITQRGNVAKTSRNAPEEKASVVAKQRIRMANEKHSKNITQRGNVAKTSRNAPEEKASVVAKQRIRMANEKHSKNITQRGNVAKTSRNAPEEKASVVAKQRIRMANEKHSKNITQRGNVAKTSRNAPEEKASVVAKQRIRMANEKHSKNITQRGNVAKTSRNAPEEKASVVAKQRIRMANEKHSKNITQRGNVAKTSRNAPEEKASVVAKQRIRMANEKHSKNITQRGNVAKTSRNAPEEK
HUMAN23275	HUMAN23275_1485to1531	1.25731	0.756982660033	EKSRINIYQRNAPNHMELTSIHKPTDKRKMCNQKENPTKKEDHEKLSEKSRINIYQRNAPNHMELTSIHKPTDKRKMCNQKENPTKKEDHEKLSEKSRINIYQRNAPNHMELTSIHKPTDKRKMCNQKENPTKKEDHEKLSEKSRINIYQRNAPNHMELTSIHKPTDKRKMCNQKENPTKKEDHEKLSEKSRINIYQRNAPNHMELTSIHKPTDKRKMCNQKENPTKKEDHEKLSEKSRINIYQRNAPNHMELTSI
HUMAN23845	HUMAN23845_829to862	1.20411	0.724955275291	QATGELADLIQQLSEKFGKNLNKDHLRVNKGKDIQATGELADLIQQLSEKFGKNLNKDHLRVNKGKDIQATGELADLIQQLSEKFGKNLNKDHLRVNKGKDIQATGELADLIQQLSEKFGKNLNKDHLRVNKGKDIQATGELADLIQQLSEKFGKNLNKDHLRVNKGKDIQATGELADLIQQLSEKFGKNLNKDHLRVNKGKDIQATGELADLIQQLSEKFGKNLNKDHLRVNKGKDIQATGELADLIQQLSEKFG
HUMAN24269	HUMAN24269_1to33	1.22108	0.735171801306	PKAKGKTRRQKFGYSVNRKRLNRNARRKAAPRPKAKGKTRRQKFGYSVNRKRLNRNARRKAAPRPKAKGKTRRQKFGYSVNRKRLNRNARRKAAPRPKAKGKTRRQKFGYSVNRKRLNRNARRKAAPRPKAKGKTRRQKFGYSVNRKRLNRNARRKAAPRPKAKGKTRRQKFGYSVNRKRLNRNARRKAAPRPKAKGKTRRQKFGYSVNRKRLNRNARRKAAPRPKAKGKTRRQKFGYSVNRKRLNRNARRKAAPR
HUMAN25573	HUMAN25573_538to572	1.3341	0.80321781059	TENHKKDKRAMKKLLKKMAYDREKYEKQDKSTNDATENHKKDKRAMKKLLKKMAYDREKYEKQDKSTNDATENHKKDKRAMKKLLKKMAYDREKYEKQDKSTNDATENHKKDKRAMKKLLKKMAYDREKYEKQDKSTNDATENHKKDKRAMKKLLKKMAYDREKYEKQDKSTNDATENHKKDKRAMKKLLKKMAYDREKYEKQDKSTNDATENHKKDKRAMKKLLKKMAYDREKYEKQDKSTNDATENHKKDKRAM
HUMAN25663	HUMAN25663_168to200	1.16919	0.703928238355	NEPKTEDEELLERQREKCLRKRIWEKIALRKKENEPKTEDEELLERQREKCLRKRIWEKIALRKKENEPKTEDEELLERQREKCLRKRIWEKIALRKKENEPKTEDEELLERQREKCLRKRIWEKIALRKKENEPKTEDEELLERQREKCLRKRIWEKIALRKKENEPKTEDEELLERQREKCLRKRIWEKIALRKKENEPKTEDEELLERQREKCLRKRIWEKIALRKKENEPKTEDEELLERQREKCLRKRIWE
HUMAN25999	HUMAN25999_278to311	1.26854	0.763745661922	GKNKEREKDRSKGVKDPEARELIKKKRNRNRQNRGKNKEREKDRSKGVKDPEARELIKKKRNRNRQNRGKNKEREKDRSKGVKDPEARELIKKKRNRNRQNRGKNKEREKDRSKGVKDPEARELIKKKRNRNRQNRGKNKEREKDRSKGVKDPEARELIKKKRNRNRQNRGKNKEREKDRSKGVKDPEARELIKKKRNRNRQNRGKNKEREKDRSKGVKDPEARELIKKKRNRNRQNRGKNKEREKDRSKGVKDPE
HUMAN26767	HUMAN26767_318to351	1.28663	0.774638423531	RSTNPRARKNRSRIPLLRKRRFQLYRSMNSRARKRSTNPRARKNRSRIPLLRKRRFQLYRSMNSRARKRSTNPRARKNRSRIPLLRKRRFQLYRSMNSRARKRSTNPRARKNRSRIPLLRKRRFQLYRSMNSRARKRSTNPRARKNRSRIPLLRKRRFQLYRSMNSRARKRSTNPRARKNRSRIPLLRKRRFQLYRSMNSRARKRSTNPRARKNRSRIPLLRKRRFQLYRSMNSRARKRSTNPRARKNRSRIPLLR
HUMAN27901	HUMAN27901_663to738	1.16492	0.701362031216	VRGHLKRRKPEECSCSKQSYYNKEKGVKKQEKLKSHLHPFKEAAQEVDSKLQLFKENNRRRKKERKEKRRQRKGEEVRGHLKRRKPEECSCSKQSYYNKEKGVKKQEKLKSHLHPFKEAAQEVDSKLQLFKENNRRRKKERKEKRRQRKGEEVRGHLKRRKPEECSCSKQSYYNKEKGVKKQEKLKSHLHPFKEAAQEVDSKLQLFKENNRRRKKERKEKRRQRKGEEVRGHLKRRKPEECSCSKQSYYNKEKGVK
HUMAN28108	HUMAN28108_2318to2364	1.28145	0.771520002779	ANKGTHTSLMQRLRNRGERDREREREREMRRSSGLRAGSRRDRDRDFANKGTHTSLMQRLRNRGERDREREREREMRRSSGLRAGSRRDRDRDFANKGTHTSLMQRLRNRGERDREREREREMRRSSGLRAGSRRDRDRDFANKGTHTSLMQRLRNRGERDREREREREMRRSSGLRAGSRRDRDRDFANKGTHTSLMQRLRNRGERDREREREREMRRSSGLRAGSRRDRDRDFANKGTHTSLMQRLRNRGERDR
