## Supplementary File 5 for "Discovering molecular features of intrinsically disordered regions by using evolution for contrastive learning": filter_13_idr_activations.txt

HUMAN00766	HUMAN00766_112to144	1.42647	0.605944177264	AQLRVELEEVEFEMPRDRRRLEQELCQLEKRKLAQLRVELEEVEFEMPRDRRRLEQELCQLEKRKLAQLRVELEEVEFEMPRDRRRLEQELCQLEKRKLAQLRVELEEVEFEMPRDRRRLEQELCQLEKRKLAQLRVELEEVEFEMPRDRRRLEQELCQLEKRKLAQLRVELEEVEFEMPRDRRRLEQELCQLEKRKLAQLRVELEEVEFEMPRDRRRLEQELCQLEKRKLAQLRVELEEVEFEMPRDRRRLEQEL
HUMAN01196	HUMAN01196_387to446	1.41981	0.603116621217	RNLAKQKAEAQRRLYGQNSIKRLLPGSSDWEQQRHQLERRKEELKERLAQVRKQISREEHRNLAKQKAEAQRRLYGQNSIKRLLPGSSDWEQQRHQLERRKEELKERLAQVRKQISREEHRNLAKQKAEAQRRLYGQNSIKRLLPGSSDWEQQRHQLERRKEELKERLAQVRKQISREEHRNLAKQKAEAQRRLYGQNSIKRLLPGSSDWEQQRHQLERRKEELKERLAQVRKQISREEHRNLAKQKAEAQRRLYG
HUMAN02575	HUMAN02575_188to237	2.35412	1.0	KKRKEEEERRRREEEERERLQKEEEKRRREEEERLRREEEERRRIEEERLKKRKEEEERRRREEEERERLQKEEEKRRREEEERLRREEEERRRIEEERLKKRKEEEERRRREEEERERLQKEEEKRRREEEERLRREEEERRRIEEERLKKRKEEEERRRREEEERERLQKEEEKRRREEEERLRREEEERRRIEEERLKKRKEEEERRRREEEERERLQKEEEKRRREEEERLRREEEERRRIEEERLKKRKEE
HUMAN04165	HUMAN04165_316to349	1.54661	0.65698197409	HKEARQRRKELRKKQLAEQEELERQMKELQAANEHKEARQRRKELRKKQLAEQEELERQMKELQAANEHKEARQRRKELRKKQLAEQEELERQMKELQAANEHKEARQRRKELRKKQLAEQEELERQMKELQAANEHKEARQRRKELRKKQLAEQEELERQMKELQAANEHKEARQRRKELRKKQLAEQEELERQMKELQAANEHKEARQRRKELRKKQLAEQEELERQMKELQAANEHKEARQRRKELRKKQLAE
HUMAN07987	HUMAN07987_1744to1781	1.3411	0.569682814224	ALTARLRRLVTAYQRSYKREQMKIEAAERGDRRRRRCEALTARLRRLVTAYQRSYKREQMKIEAAERGDRRRRRCEALTARLRRLVTAYQRSYKREQMKIEAAERGDRRRRRCEALTARLRRLVTAYQRSYKREQMKIEAAERGDRRRRRCEALTARLRRLVTAYQRSYKREQMKIEAAERGDRRRRRCEALTARLRRLVTAYQRSYKREQMKIEAAERGDRRRRRCEALTARLRRLVTAYQRSYKREQMKIEAAE
HUMAN08462	HUMAN08462_997to1032	1.28846	0.547319609743	KEEEERRARMEAQLKEQRERERKMRKAKENSEESGEKEEEERRARMEAQLKEQRERERKMRKAKENSEESGEKEEEERRARMEAQLKEQRERERKMRKAKENSEESGEKEEEERRARMEAQLKEQRERERKMRKAKENSEESGEKEEEERRARMEAQLKEQRERERKMRKAKENSEESGEKEEEERRARMEAQLKEQRERERKMRKAKENSEESGEKEEEERRARMEAQLKEQRERERKMRKAKENSEESGEKEEE
HUMAN11116	HUMAN11116_1to41	1.30339	0.55366431778	EVLREKVEEEEEAEREEAAEWAEWARMEKMMRPVEVRKEEEVLREKVEEEEEAEREEAAEWAEWARMEKMMRPVEVRKEEEVLREKVEEEEEAEREEAAEWAEWARMEKMMRPVEVRKEEEVLREKVEEEEEAEREEAAEWAEWARMEKMMRPVEVRKEEEVLREKVEEEEEAEREEAAEWAEWARMEKMMRPVEVRKEEEVLREKVEEEEEAEREEAAEWAEWARMEKMMRPVEVRKEEEVLREKVEEEEEAERE
HUMAN11208	HUMAN11208_109to138	1.29287	0.549193844214	GREQLLERVRRKVPALRGDDGRWRPEDLGRGREQLLERVRRKVPALRGDDGRWRPEDLGRGREQLLERVRRKVPALRGDDGRWRPEDLGRGREQLLERVRRKVPALRGDDGRWRPEDLGRGREQLLERVRRKVPALRGDDGRWRPEDLGRGREQLLERVRRKVPALRGDDGRWRPEDLGRGREQLLERVRRKVPALRGDDGRWRPEDLGRGREQLLERVRRKVPALRGDDGRWRPEDLGRGREQLLERVRRKVPAL
HUMAN11208	HUMAN11208_152to184	1.73718	0.7379314127	STEARLRELRQQNEILWREVVTLRQSHGQQHRVSTEARLRELRQQNEILWREVVTLRQSHGQQHRVSTEARLRELRQQNEILWREVVTLRQSHGQQHRVSTEARLRELRQQNEILWREVVTLRQSHGQQHRVSTEARLRELRQQNEILWREVVTLRQSHGQQHRVSTEARLRELRQQNEILWREVVTLRQSHGQQHRVSTEARLRELRQQNEILWREVVTLRQSHGQQHRVSTEARLRELRQQNEILWREVVTLRQ
HUMAN11220	HUMAN11220_143to173	1.26708	0.538237178468	GPWFTADSGTPAPEHNEKRQRRQERRQMKRLGPWFTADSGTPAPEHNEKRQRRQERRQMKRLGPWFTADSGTPAPEHNEKRQRRQERRQMKRLGPWFTADSGTPAPEHNEKRQRRQERRQMKRLGPWFTADSGTPAPEHNEKRQRRQERRQMKRLGPWFTADSGTPAPEHNEKRQRRQERRQMKRLGPWFTADSGTPAPEHNEKRQRRQERRQMKRLGPWFTADSGTPAPEHNEKRQRRQERRQMKRLGPWFTADS
HUMAN11386	HUMAN11386_1155to1227	1.25611	0.533578430727	GKSRQENRRRAKEEASAMEEEMALAEEQLRARRQEQEKRSPLGSVRSTKIYTPGRKEQGEPMTPRRTPARFGLGKSRQENRRRAKEEASAMEEEMALAEEQLRARRQEQEKRSPLGSVRSTKIYTPGRKEQGEPMTPRRTPARFGLGKSRQENRRRAKEEASAMEEEMALAEEQLRARRQEQEKRSPLGSVRSTKIYTPGRKEQGEPMTPRRTPARFGLGKSRQENRRRAKEEASAMEEEMALAEEQLRARRQEQE
HUMAN11665	HUMAN11665_51to81	1.30442	0.554101126019	YFQLERDKIHTFWEITRRQLEEKKAELRNKDYFQLERDKIHTFWEITRRQLEEKKAELRNKDYFQLERDKIHTFWEITRRQLEEKKAELRNKDYFQLERDKIHTFWEITRRQLEEKKAELRNKDYFQLERDKIHTFWEITRRQLEEKKAELRNKDYFQLERDKIHTFWEITRRQLEEKKAELRNKDYFQLERDKIHTFWEITRRQLEEKKAELRNKDYFQLERDKIHTFWEITRRQLEEKKAELRNKDYFQLERDK
HUMAN19630	HUMAN19630_126to180	1.25823	0.534478531174	SRKPDRSEEKAMREREERRIRQEERRAEMKTRHDEIRKKYGLFKEENPYARFENNSRKPDRSEEKAMREREERRIRQEERRAEMKTRHDEIRKKYGLFKEENPYARFENNSRKPDRSEEKAMREREERRIRQEERRAEMKTRHDEIRKKYGLFKEENPYARFENNSRKPDRSEEKAMREREERRIRQEERRAEMKTRHDEIRKKYGLFKEENPYARFENNSRKPDRSEEKAMREREERRIRQEERRAEMKTRHDEI
HUMAN19782	HUMAN19782_87to193	1.29336	0.54940181679	ELRQLQEEMQREREAEIRQLLRWKEAEQRQLQQLLHRERDGVVRQARELQRQLAEELVNRGHCSRPGASEVSAAQCRCRLQEVLAQLRWQTDGEQAARIRYLQAALEELRQLQEEMQREREAEIRQLLRWKEAEQRQLQQLLHRERDGVVRQARELQRQLAEELVNRGHCSRPGASEVSAAQCRCRLQEVLAQLRWQTDGEQAARIRYLQAALEELRQLQEEMQREREAEIRQLLRWKEAEQRQLQQLLHRERDGV
HUMAN19788	HUMAN19788_47to193	1.45154	0.616594631624	WRAERRRFAARERQLREEAERERRQLADRLRSKWEAQRSRELRQLQEEMQREREAEIRQLLRWKEAEQRQLQQLLHRERDGVVRQARELQRQLAEELVNRGHCSRPGASEVSAAQCRCRLQEVLAQLRWQTDGEQAARIRYLQAALEWRAERRRFAARERQLREEAERERRQLADRLRSKWEAQRSRELRQLQEEMQREREAEIRQLLRWKEAEQRQLQQLLHRERDGVVRQARELQRQLAEELVNRGHCSRPGAS
HUMAN20227	HUMAN20227_233to283	1.42217	0.604119669861	EHRRKYERKREEREIKERIERVKKAREEHERAQREEEARRQSGAQYGSFPGEHRRKYERKREEREIKERIERVKKAREEHERAQREEEARRQSGAQYGSFPGEHRRKYERKREEREIKERIERVKKAREEHERAQREEEARRQSGAQYGSFPGEHRRKYERKREEREIKERIERVKKAREEHERAQREEEARRQSGAQYGSFPGEHRRKYERKREEREIKERIERVKKAREEHERAQREEEARRQSGAQYGSFPGE
HUMAN22442	HUMAN22442_82to123	1.43242	0.608472155576	EPQPTREKQLQELQQQQEEEERQRQQRREERRQQNLRARSREEPQPTREKQLQELQQQQEEEERQRQQRREERRQQNLRARSREEPQPTREKQLQELQQQQEEEERQRQQRREERRQQNLRARSREEPQPTREKQLQELQQQQEEEERQRQQRREERRQQNLRARSREEPQPTREKQLQELQQQQEEEERQRQQRREERRQQNLRARSREEPQPTREKQLQELQQQQEEEERQRQQRREERRQQNLRARSREEPQP
HUMAN28038	HUMAN28038_270to299	1.37411	0.583705746201	LEEELLRAKIEVEKLKAIRLRHDLPEYNSLLEEELLRAKIEVEKLKAIRLRHDLPEYNSLLEEELLRAKIEVEKLKAIRLRHDLPEYNSLLEEELLRAKIEVEKLKAIRLRHDLPEYNSLLEEELLRAKIEVEKLKAIRLRHDLPEYNSLLEEELLRAKIEVEKLKAIRLRHDLPEYNSLLEEELLRAKIEVEKLKAIRLRHDLPEYNSLLEEELLRAKIEVEKLKAIRLRHDLPEYNSLLEEELLRAKIEVEKLK
HUMAN29610	HUMAN29610_151to197	1.25795	0.534360492685	ERHREERRRQQQLDAERLDSYVNADHDLYCNTRRSVEAPTERPGERRERHREERRRQQQLDAERLDSYVNADHDLYCNTRRSVEAPTERPGERRERHREERRRQQQLDAERLDSYVNADHDLYCNTRRSVEAPTERPGERRERHREERRRQQQLDAERLDSYVNADHDLYCNTRRSVEAPTERPGERRERHREERRRQQQLDAERLDSYVNADHDLYCNTRRSVEAPTERPGERRERHREERRRQQQLDAERLDSY
HUMAN30018	HUMAN30018_305to392	1.64169	0.69736774676	HEHQVMLMRQDLMRRQEELRRMEELHNQEVQKRKQLELRQEEERRRREEEMRRQQEEMMRRQQEGFKGTFPDAREQEIRMGQMAMGGAHEHQVMLMRQDLMRRQEELRRMEELHNQEVQKRKQLELRQEEERRRREEEMRRQQEEMMRRQQEGFKGTFPDAREQEIRMGQMAMGGAHEHQVMLMRQDLMRRQEELRRMEELHNQEVQKRKQLELRQEEERRRREEEMRRQQEEMMRRQQEGFKGTFPDAREQEIRM
