## Supplementary File 5 for "Discovering molecular features of intrinsically disordered regions by using evolution for contrastive learning": filter_14_idr_activations.txt

HUMAN01469	HUMAN01469_1017to1048	3.32821	0.713149948019	AGGKRSSPGLEEQEEEREEEEEEDDDDDDDPAGGKRSSPGLEEQEEEREEEEEEDDDDDDDPAGGKRSSPGLEEQEEEREEEEEEDDDDDDDPAGGKRSSPGLEEQEEEREEEEEEDDDDDDDPAGGKRSSPGLEEQEEEREEEEEEDDDDDDDPAGGKRSSPGLEEQEEEREEEEEEDDDDDDDPAGGKRSSPGLEEQEEEREEEEEEDDDDDDDPAGGKRSSPGLEEQEEEREEEEEEDDDDDDDPAGGKRSSP
HUMAN08154	HUMAN08154_506to553	4.0033	0.857804536015	PQPAEVVVCLDEEEEEEEEELPEDDEEEEEEEEEDDDDDDDDVIIQDPQPAEVVVCLDEEEEEEEEELPEDDEEEEEEEEEDDDDDDDDVIIQDPQPAEVVVCLDEEEEEEEEELPEDDEEEEEEEEEDDDDDDDDVIIQDPQPAEVVVCLDEEEEEEEEELPEDDEEEEEEEEEDDDDDDDDVIIQDPQPAEVVVCLDEEEEEEEEELPEDDEEEEEEEEEDDDDDDDDVIIQDPQPAEVVVCLDEEEEEEEEEL
HUMAN00998	HUMAN00998_134to207	3.6377	0.77946649842	EGKTGNTTDDEEEEEVEEEEEDDDEDSGAEIEDDDEEGFDDEDEFDDEHDDDLDTEDNELEELEERAEARKKTTEGKTGNTTDDEEEEEVEEEEEDDDEDSGAEIEDDDEEGFDDEDEFDDEHDDDLDTEDNELEELEERAEARKKTTEGKTGNTTDDEEEEEVEEEEEDDDEDSGAEIEDDDEEGFDDEDEFDDEHDDDLDTEDNELEELEERAEARKKTTEGKTGNTTDDEEEEEVEEEEEDDDEDSGAEIEDD
HUMAN01262	HUMAN01262_249to302	4.57063	0.979368104851	DDEEGGEDDDDDDDDGDEGEEELEDIDEGDEDEGEEDEDDDEGEEGEEDEGEDDDDEEGGEDDDDDDDDGDEGEEELEDIDEGDEDEGEEDEDDDEGEEGEEDEGEDDDDEEGGEDDDDDDDDGDEGEEELEDIDEGDEDEGEEDEDDDEGEEGEEDEGEDDDDEEGGEDDDDDDDDGDEGEEELEDIDEGDEDEGEEDEDDDEGEEGEEDEGEDDDDEEGGEDDDDDDDDGDEGEEELEDIDEGDEDEGEEDEDD
HUMAN01587	HUMAN01587_149to268	3.8924	0.834041007538	DQEDNEAPDSEEEDDEDGDEDDEEEEENEAGPPEGYEEEEEEEEEEDEDEDEDEDEAGSELGEGEEEVGLSYLMKEEIQDEEDDDDYVEEGEEEEEEEEGGLRGEKRKRDAEDDGEEEDDDQEDNEAPDSEEEDDEDGDEDDEEEEENEAGPPEGYEEEEEEEEEEDEDEDEDEDEAGSELGEGEEEVGLSYLMKEEIQDEEDDDDYVEEGEEEEEEEEGGLRGEKRKRDAEDDGEEEDDDQEDNEAPDSEEEDDE
HUMAN02671	HUMAN02671_268to303	3.50324	0.750654041365	ELKEDSSSSEAEEEEEEEDDEKEKEDNSSEEEEEIEELKEDSSSSEAEEEEEEEDDEKEKEDNSSEEEEEIEELKEDSSSSEAEEEEEEEDDEKEKEDNSSEEEEEIEELKEDSSSSEAEEEEEEEDDEKEKEDNSSEEEEEIEELKEDSSSSEAEEEEEEEDDEKEKEDNSSEEEEEIEELKEDSSSSEAEEEEEEEDDEKEKEDNSSEEEEEIEELKEDSSSSEAEEEEEEEDDEKEKEDNSSEEEEEIEELKE
HUMAN04158	HUMAN04158_881to952	3.3447	0.71668424911	EHENDSDDDDEAEDDDETEELGSDEDDIDEDGQEYLEILAKQAGEDGDDEDWEEDDAEETALEGYSTIIDDEEHENDSDDDDEAEDDDETEELGSDEDDIDEDGQEYLEILAKQAGEDGDDEDWEEDDAEETALEGYSTIIDDEEHENDSDDDDEAEDDDETEELGSDEDDIDEDGQEYLEILAKQAGEDGDDEDWEEDDAEETALEGYSTIIDDEEHENDSDDDDEAEDDDETEELGSDEDDIDEDGQEYLEILA
HUMAN06764	HUMAN06764_310to342	3.41921	0.732648324729	NYNYDDEDEDENAMDADGGDDDDQGSDDEYSDDNYNYDDEDEDENAMDADGGDDDDQGSDDEYSDDNYNYDDEDEDENAMDADGGDDDDQGSDDEYSDDNYNYDDEDEDENAMDADGGDDDDQGSDDEYSDDNYNYDDEDEDENAMDADGGDDDDQGSDDEYSDDNYNYDDEDEDENAMDADGGDDDDQGSDDEYSDDNYNYDDEDEDENAMDADGGDDDDQGSDDEYSDDNYNYDDEDEDENAMDADGGDDDDQG
HUMAN06839	HUMAN06839_348to391	3.44138	0.737399569337	EDDDDDYDEEGEEADEEGEEEGDEENDPDYDPKKDQNPAECKQQEDDDDDYDEEGEEADEEGEEEGDEENDPDYDPKKDQNPAECKQQEDDDDDYDEEGEEADEEGEEEGDEENDPDYDPKKDQNPAECKQQEDDDDDYDEEGEEADEEGEEEGDEENDPDYDPKKDQNPAECKQQEDDDDDYDEEGEEADEEGEEEGDEENDPDYDPKKDQNPAECKQQEDDDDDYDEEGEEADEEGEEEGDEENDPDYDPKKDQ
HUMAN07527	HUMAN07527_166to215	3.69477	0.791694172761	GKPDAAKKGVVKAEKSKKKKEEEEDEEDEEDEEEEEDEEDEDEEEDDDDEGKPDAAKKGVVKAEKSKKKKEEEEDEEDEEDEEEEEDEEDEDEEEDDDDEGKPDAAKKGVVKAEKSKKKKEEEEDEEDEEDEEEEEDEEDEDEEEDDDDEGKPDAAKKGVVKAEKSKKKKEEEEDEEDEEDEEEEEDEEDEDEEEDDDDEGKPDAAKKGVVKAEKSKKKKEEEEDEEDEEDEEEEEDEEDEDEEEDDDDEGKPDAA
HUMAN08202	HUMAN08202_627to658	3.271	0.700891621476	DGSSSFLLFDDESDGEEEEELMDEDVEEEDDSDGSSSFLLFDDESDGEEEEELMDEDVEEEDDSDGSSSFLLFDDESDGEEEEELMDEDVEEEDDSDGSSSFLLFDDESDGEEEEELMDEDVEEEDDSDGSSSFLLFDDESDGEEEEELMDEDVEEEDDSDGSSSFLLFDDESDGEEEEELMDEDVEEEDDSDGSSSFLLFDDESDGEEEEELMDEDVEEEDDSDGSSSFLLFDDESDGEEEEELMDEDVEEEDDS
HUMAN09707	HUMAN09707_151to249	3.93274	0.842685899221	DDKEAPDSDAEGYVEGLDDEEEDEDEEEYDEDAQVVEDEEDEDEEEEGEEEDVSGEEEEDEEGYNDGEVDDEEDEEELGEEERGQKRKREPEDEGEDDDDDKEAPDSDAEGYVEGLDDEEEDEDEEEYDEDAQVVEDEEDEDEEEEGEEEDVSGEEEEDEEGYNDGEVDDEEDEEELGEEERGQKRKREPEDEGEDDDDDKEAPDSDAEGYVEGLDDEEEDEDEEEYDEDAQVVEDEEDEDEEEEGEEEDVSGEEE
HUMAN11551	HUMAN11551_483to520	3.80527	0.81537207942	ETQEWLEETDSEEDSEEVEGAEGGVDDEDSGEESGAEDETQEWLEETDSEEDSEEVEGAEGGVDDEDSGEESGAEDETQEWLEETDSEEDSEEVEGAEGGVDDEDSGEESGAEDETQEWLEETDSEEDSEEVEGAEGGVDDEDSGEESGAEDETQEWLEETDSEEDSEEVEGAEGGVDDEDSGEESGAEDETQEWLEETDSEEDSEEVEGAEGGVDDEDSGEESGAEDETQEWLEETDSEEDSEEVEGAEGGVDDE
HUMAN15456	HUMAN15456_1874to1927	4.19779	0.899478657127	EEEEEDEEEEGEEEDEEEKEEDEEETAQEKEDEEKEEEEAAEGEKEEGLEEGLLEEEEEDEEEEGEEEDEEEKEEDEEETAQEKEDEEKEEEEAAEGEKEEGLEEGLLEEEEEDEEEEGEEEDEEEKEEDEEETAQEKEDEEKEEEEAAEGEKEEGLEEGLLEEEEEDEEEEGEEEDEEEKEEDEEETAQEKEDEEKEEEEAAEGEKEEGLEEGLLEEEEEDEEEEGEEEDEEEKEEDEEETAQEKEDEEKEEEEA
HUMAN17142	HUMAN17142_385to418	3.76428	0.806589814784	ADEPNVTSEEEEEEEEEEEGEPEDAELGDEMTDVADEPNVTSEEEEEEEEEEEGEPEDAELGDEMTDVADEPNVTSEEEEEEEEEEEGEPEDAELGDEMTDVADEPNVTSEEEEEEEEEEEGEPEDAELGDEMTDVADEPNVTSEEEEEEEEEEEGEPEDAELGDEMTDVADEPNVTSEEEEEEEEEEEGEPEDAELGDEMTDVADEPNVTSEEEEEEEEEEEGEPEDAELGDEMTDVADEPNVTSEEEEEEEEEE
HUMAN17937	HUMAN17937_408to441	3.96992	0.850651691363	EGDTDSNTDQDAGSSEEDEEEEEEEGEEDEEGQKEGDTDSNTDQDAGSSEEDEEEEEEEGEEDEEGQKEGDTDSNTDQDAGSSEEDEEEEEEEGEEDEEGQKEGDTDSNTDQDAGSSEEDEEEEEEEGEEDEEGQKEGDTDSNTDQDAGSSEEDEEEEEEEGEEDEEGQKEGDTDSNTDQDAGSSEEDEEEEEEEGEEDEEGQKEGDTDSNTDQDAGSSEEDEEEEEEEGEEDEEGQKEGDTDSNTDQDAGSSEED
HUMAN18505	HUMAN18505_326to381	4.40144	0.943115438748	ESESSTSDDKRASLDEDEDDDDEEDNDEDDNDEDDDDEDDDEAEDNDEDEDDDEEEESESSTSDDKRASLDEDEDDDDEEDNDEDDNDEDDDDEDDDEAEDNDEDEDDDEEEESESSTSDDKRASLDEDEDDDDEEDNDEDDNDEDDDDEDDDEAEDNDEDEDDDEEEESESSTSDDKRASLDEDEDDDDEEDNDEDDNDEDDDDEDDDEAEDNDEDEDDDEEEESESSTSDDKRASLDEDEDDDDEEDNDEDDND
HUMAN18649	HUMAN18649_390to538	3.30448	0.708065513974	GGGPNATITTSLKSEGEEEEEEEEEEEEEEGEGEEEEEEGEEEEEEGGEGEELGEEEEVEEEGDVDSDEEEEEDEESSSEGLEAEDWAQGVVEAGGSFGAYGAQEEAQCPTLHFLEGGEDSDSDSEEEDDEEEDDEDEDDDDDEEDGDEGGGPNATITTSLKSEGEEEEEEEEEEEEEEGEGEEEEEEGEEEEEEGGEGEELGEEEEVEEEGDVDSDEEEEEDEESSSEGLEAEDWAQGVVEAGGSFGAYGAQEEA
HUMAN20522	HUMAN20522_313to345	3.64206	0.780399755804	NYNYDSDEDEEQMETEDSEFSEQESEDEYSDDDNYNYDSDEDEEQMETEDSEFSEQESEDEYSDDDNYNYDSDEDEEQMETEDSEFSEQESEDEYSDDDNYNYDSDEDEEQMETEDSEFSEQESEDEYSDDDNYNYDSDEDEEQMETEDSEFSEQESEDEYSDDDNYNYDSDEDEEQMETEDSEFSEQESEDEYSDDDNYNYDSDEDEEQMETEDSEFSEQESEDEYSDDDNYNYDSDEDEEQMETEDSEFSEQES
HUMAN20962	HUMAN20962_1393to1507	3.4302	0.735004252993	RLAEDEDEEEDQEEEEQEEEDDDEDDDDTDDLDELDTDQLLEAELEEDDNNENAGEDGDNDFSPSDEELANLLEEGEDGEDEDSDADEEVELILGDTDSSDNSDLEDDIILSLNERLAEDEDEEEDQEEEEQEEEDDDEDDDDTDDLDELDTDQLLEAELEEDDNNENAGEDGDNDFSPSDEELANLLEEGEDGEDEDSDADEEVELILGDTDSSDNSDLEDDIILSLNERLAEDEDEEEDQEEEEQEEEDDDEDD
HUMAN21314	HUMAN21314_1494to1538	3.52674	0.755690504714	KRVKKKEVEGDADEDEESEESSEEESSLESDEDESESEDEVFDDSKRVKKKEVEGDADEDEESEESSEEESSLESDEDESESEDEVFDDSKRVKKKEVEGDADEDEESEESSEEESSLESDEDESESEDEVFDDSKRVKKKEVEGDADEDEESEESSEEESSLESDEDESESEDEVFDDSKRVKKKEVEGDADEDEESEESSEEESSLESDEDESESEDEVFDDSKRVKKKEVEGDADEDEESEESSEEESSLESD
HUMAN25436	HUMAN25436_723to760	3.86317	0.827778762622	PENHPQWDTAIEGDEDQEDSEGFEDSFEEEEEEEEDDDPENHPQWDTAIEGDEDQEDSEGFEDSFEEEEEEEEDDDPENHPQWDTAIEGDEDQEDSEGFEDSFEEEEEEEEDDDPENHPQWDTAIEGDEDQEDSEGFEDSFEEEEEEEEDDDPENHPQWDTAIEGDEDQEDSEGFEDSFEEEEEEEEDDDPENHPQWDTAIEGDEDQEDSEGFEDSFEEEEEEEEDDDPENHPQWDTAIEGDEDQEDSEGFEDSFE
HUMAN28942	HUMAN28942_150to251	4.46175	0.956038509383	REDQEAPDSDAEVDGVDEEEEDEEGEDEEDEDDEDGEEEEFDEEDDEDEDVEGDEDDDEVSEEEEEFGLDEEDEDEDEDEEEEEGGKGEKRKRETDDEGEDDREDQEAPDSDAEVDGVDEEEEDEEGEDEEDEDDEDGEEEEFDEEDDEDEDVEGDEDDDEVSEEEEEFGLDEEDEDEDEDEEEEEGGKGEKRKRETDDEGEDDREDQEAPDSDAEVDGVDEEEEDEEGEDEEDEDDEDGEEEEFDEEDDEDEDVE
HUMAN29256	HUMAN29256_238to290	4.66691	1.0	MDDEEGEGEEDDDDDEEEEGLEDIDEEGDEDEGEEDEDDDEGEEGEEDEGEDDMDDEEGEGEEDDDDDEEEEGLEDIDEEGDEDEGEEDEDDDEGEEGEEDEGEDDMDDEEGEGEEDDDDDEEEEGLEDIDEEGDEDEGEEDEDDDEGEEGEEDEGEDDMDDEEGEGEEDDDDDEEEEGLEDIDEEGDEDEGEEDEDDDEGEEGEEDEGEDDMDDEEGEGEEDDDDDEEEEGLEDIDEEGDEDEGEEDEDDDEGEE
