## Supplementary File 5 for "Discovering molecular features of intrinsically disordered regions by using evolution for contrastive learning": filter_15_idr_activations.txt

HUMAN14780	HUMAN14780_33to72	1.08587	0.648938819796	MDCRVHMRPIGLTWVLQLTLAWILLEACGGSRPLQARSQMDCRVHMRPIGLTWVLQLTLAWILLEACGGSRPLQARSQMDCRVHMRPIGLTWVLQLTLAWILLEACGGSRPLQARSQMDCRVHMRPIGLTWVLQLTLAWILLEACGGSRPLQARSQMDCRVHMRPIGLTWVLQLTLAWILLEACGGSRPLQARSQMDCRVHMRPIGLTWVLQLTLAWILLEACGGSRPLQARSQMDCRVHMRPIGLTWVLQLTLAW
HUMAN03352	HUMAN03352_2to34	1.14229	0.682654578381	RPLLCALTGLALLRAAGSLAAAEPFSPPRGDSARPLLCALTGLALLRAAGSLAAAEPFSPPRGDSARPLLCALTGLALLRAAGSLAAAEPFSPPRGDSARPLLCALTGLALLRAAGSLAAAEPFSPPRGDSARPLLCALTGLALLRAAGSLAAAEPFSPPRGDSARPLLCALTGLALLRAAGSLAAAEPFSPPRGDSARPLLCALTGLALLRAAGSLAAAEPFSPPRGDSARPLLCALTGLALLRAAGSLAAAEPF
HUMAN04929	HUMAN04929_1to31	1.13095	0.675876076551	ARSNLPLALGLALVAFCLLALPRDARARPQARSNLPLALGLALVAFCLLALPRDARARPQARSNLPLALGLALVAFCLLALPRDARARPQARSNLPLALGLALVAFCLLALPRDARARPQARSNLPLALGLALVAFCLLALPRDARARPQARSNLPLALGLALVAFCLLALPRDARARPQARSNLPLALGLALVAFCLLALPRDARARPQARSNLPLALGLALVAFCLLALPRDARARPQARSNLPLALGLALVAF
HUMAN08144	HUMAN08144_1to38	1.06539	0.63669693725	WGLVRLLLAWLGGWGCMGRLAAPARAWAGSREHPGPAWGLVRLLLAWLGGWGCMGRLAAPARAWAGSREHPGPAWGLVRLLLAWLGGWGCMGRLAAPARAWAGSREHPGPAWGLVRLLLAWLGGWGCMGRLAAPARAWAGSREHPGPAWGLVRLLLAWLGGWGCMGRLAAPARAWAGSREHPGPAWGLVRLLLAWLGGWGCMGRLAAPARAWAGSREHPGPAWGLVRLLLAWLGGWGCMGRLAAPARAWAGSREHP
HUMAN09680	HUMAN09680_132to163	1.02681	0.613639643991	RDAAGAPRDASDPLAGAALEPAGGGRSREARSRDAAGAPRDASDPLAGAALEPAGGGRSREARSRDAAGAPRDASDPLAGAALEPAGGGRSREARSRDAAGAPRDASDPLAGAALEPAGGGRSREARSRDAAGAPRDASDPLAGAALEPAGGGRSREARSRDAAGAPRDASDPLAGAALEPAGGGRSREARSRDAAGAPRDASDPLAGAALEPAGGGRSREARSRDAAGAPRDASDPLAGAALEPAGGGRSREARS
HUMAN10103	HUMAN10103_1to30	1.04135	0.622328633521	CDGALLPPLVLPVLLLLVWGLDPGTAVGDCDGALLPPLVLPVLLLLVWGLDPGTAVGDCDGALLPPLVLPVLLLLVWGLDPGTAVGDCDGALLPPLVLPVLLLLVWGLDPGTAVGDCDGALLPPLVLPVLLLLVWGLDPGTAVGDCDGALLPPLVLPVLLLLVWGLDPGTAVGDCDGALLPPLVLPVLLLLVWGLDPGTAVGDCDGALLPPLVLPVLLLLVWGLDPGTAVGDCDGALLPPLVLPVLLLLVWGLDPG
HUMAN10638	HUMAN10638_508to537	1.05324	0.629433065963	PGVMNGTPSTAGFLVAWPMVLLTVLLAWLFPGVMNGTPSTAGFLVAWPMVLLTVLLAWLFPGVMNGTPSTAGFLVAWPMVLLTVLLAWLFPGVMNGTPSTAGFLVAWPMVLLTVLLAWLFPGVMNGTPSTAGFLVAWPMVLLTVLLAWLFPGVMNGTPSTAGFLVAWPMVLLTVLLAWLFPGVMNGTPSTAGFLVAWPMVLLTVLLAWLFPGVMNGTPSTAGFLVAWPMVLLTVLLAWLFPGVMNGTPSTAGFLVA
HUMAN11319	HUMAN11319_1to40	1.08644	0.649275579141	ARLWGALSLWPLWAAVPWGGAAAVGVRACSSTAAPDGVEARLWGALSLWPLWAAVPWGGAAAVGVRACSSTAAPDGVEARLWGALSLWPLWAAVPWGGAAAVGVRACSSTAAPDGVEARLWGALSLWPLWAAVPWGGAAAVGVRACSSTAAPDGVEARLWGALSLWPLWAAVPWGGAAAVGVRACSSTAAPDGVEARLWGALSLWPLWAAVPWGGAAAVGVRACSSTAAPDGVEARLWGALSLWPLWAAVPWGGAA
HUMAN12019	HUMAN12019_1to33	1.04225	0.622868716574	MRAVWEALAALAAVACLVGAVRGGPGLSMFAGMRAVWEALAALAAVACLVGAVRGGPGLSMFAGMRAVWEALAALAAVACLVGAVRGGPGLSMFAGMRAVWEALAALAAVACLVGAVRGGPGLSMFAGMRAVWEALAALAAVACLVGAVRGGPGLSMFAGMRAVWEALAALAAVACLVGAVRGGPGLSMFAGMRAVWEALAALAAVACLVGAVRGGPGLSMFAGMRAVWEALAALAAVACLVGAVRGGPGLSMFAG
HUMAN12463	HUMAN12463_1to46	1.06691	0.637602205072	ALLSTVRGATWGRLVTRHFSHAARHGERPGGEELSRLLLDDLVPTALLSTVRGATWGRLVTRHFSHAARHGERPGGEELSRLLLDDLVPTALLSTVRGATWGRLVTRHFSHAARHGERPGGEELSRLLLDDLVPTALLSTVRGATWGRLVTRHFSHAARHGERPGGEELSRLLLDDLVPTALLSTVRGATWGRLVTRHFSHAARHGERPGGEELSRLLLDDLVPTALLSTVRGATWGRLVTRHFSHAARHGERPGG
HUMAN14876	HUMAN14876_1to32	1.02243	0.611023080162	RVLVPPAERSQDTRVGAPAWREAAQAMARTARVLVPPAERSQDTRVGAPAWREAAQAMARTARVLVPPAERSQDTRVGAPAWREAAQAMARTARVLVPPAERSQDTRVGAPAWREAAQAMARTARVLVPPAERSQDTRVGAPAWREAAQAMARTARVLVPPAERSQDTRVGAPAWREAAQAMARTARVLVPPAERSQDTRVGAPAWREAAQAMARTARVLVPPAERSQDTRVGAPAWREAAQAMARTARVLVPPAE
HUMAN15359	HUMAN15359_1to36	1.02459	0.612312696761	RRGPWERWSLASHRLDAGLCTCPREESREIRAGQIRRGPWERWSLASHRLDAGLCTCPREESREIRAGQIRRGPWERWSLASHRLDAGLCTCPREESREIRAGQIRRGPWERWSLASHRLDAGLCTCPREESREIRAGQIRRGPWERWSLASHRLDAGLCTCPREESREIRAGQIRRGPWERWSLASHRLDAGLCTCPREESREIRAGQIRRGPWERWSLASHRLDAGLCTCPREESREIRAGQIRRGPWERWSLA
HUMAN16508	HUMAN16508_1to56	1.10792	0.662114894281	AAINPWASWGALTDQSWGMTAVDPWASWALCPQYPAWHVEGSLEEGRRATGLPAAAAINPWASWGALTDQSWGMTAVDPWASWALCPQYPAWHVEGSLEEGRRATGLPAAAAINPWASWGALTDQSWGMTAVDPWASWALCPQYPAWHVEGSLEEGRRATGLPAAAAINPWASWGALTDQSWGMTAVDPWASWALCPQYPAWHVEGSLEEGRRATGLPAAAAINPWASWGALTDQSWGMTAVDPWASWALCPQYPA
HUMAN19110	HUMAN19110_1to181	1.06833	0.638454825305	NTAPSRPSPTRRDPYGFGDSRDSRRDRSPIRGSPRREPRDGRNGRDARDSRDIRDPRDLRDHRHSRDLRDHRDSRSVRDVRDVRDLRDFRDLRDSRDFRDQRDPMYDRYRDMRDSRDPMYRREGSYDRYLRMDDYCRRKDDSYFDRYRDSFDGRGPPGPESQSRAKERLKREERRREELYNTAPSRPSPTRRDPYGFGDSRDSRRDRSPIRGSPRREPRDGRNGRDARDSRDIRDPRDLRDHRHSRDLRDHRDSRS
HUMAN21316	HUMAN21316_1to42	1.03435	0.618143826945	RGCLRLALLCALPWLLLAASPGHPAKSPRQPPAPRRDPFDARGCLRLALLCALPWLLLAASPGHPAKSPRQPPAPRRDPFDARGCLRLALLCALPWLLLAASPGHPAKSPRQPPAPRRDPFDARGCLRLALLCALPWLLLAASPGHPAKSPRQPPAPRRDPFDARGCLRLALLCALPWLLLAASPGHPAKSPRQPPAPRRDPFDARGCLRLALLCALPWLLLAASPGHPAKSPRQPPAPRRDPFDARGCLRLALLC
HUMAN21806	HUMAN21806_1to32	1.02687	0.61367554979	WNATPSEEPGFNLTLADLDWDASPGNDSLGDWNATPSEEPGFNLTLADLDWDASPGNDSLGDWNATPSEEPGFNLTLADLDWDASPGNDSLGDWNATPSEEPGFNLTLADLDWDASPGNDSLGDWNATPSEEPGFNLTLADLDWDASPGNDSLGDWNATPSEEPGFNLTLADLDWDASPGNDSLGDWNATPSEEPGFNLTLADLDWDASPGNDSLGDWNATPSEEPGFNLTLADLDWDASPGNDSLGDWNATPSEE
HUMAN23163	HUMAN23163_595to628	1.67331	1.0	RRTWRDRDARPDTDMRPDTDTRPDTDMRPDTDMRRRTWRDRDARPDTDMRPDTDTRPDTDMRPDTDMRRRTWRDRDARPDTDMRPDTDTRPDTDMRPDTDMRRRTWRDRDARPDTDMRPDTDTRPDTDMRPDTDMRRRTWRDRDARPDTDMRPDTDTRPDTDMRPDTDMRRRTWRDRDARPDTDMRPDTDTRPDTDMRPDTDMRRRTWRDRDARPDTDMRPDTDTRPDTDMRPDTDMRRRTWRDRDARPDTDMRPD
HUMAN25316	HUMAN25316_1to33	1.10165	0.658365801722	PGGCSRGPAAGDGRLRLARLALVLLGWVSSSSPGGCSRGPAAGDGRLRLARLALVLLGWVSSSSPGGCSRGPAAGDGRLRLARLALVLLGWVSSSSPGGCSRGPAAGDGRLRLARLALVLLGWVSSSSPGGCSRGPAAGDGRLRLARLALVLLGWVSSSSPGGCSRGPAAGDGRLRLARLALVLLGWVSSSSPGGCSRGPAAGDGRLRLARLALVLLGWVSSSSPGGCSRGPAAGDGRLRLARLALVLLGWVSSSS
HUMAN26290	HUMAN26290_1to32	1.0959	0.654927322817	QRARPTLWAAALTLLVLLRGPPVARAGASSAQRARPTLWAAALTLLVLLRGPPVARAGASSAQRARPTLWAAALTLLVLLRGPPVARAGASSAQRARPTLWAAALTLLVLLRGPPVARAGASSAQRARPTLWAAALTLLVLLRGPPVARAGASSAQRARPTLWAAALTLLVLLRGPPVARAGASSAQRARPTLWAAALTLLVLLRGPPVARAGASSAQRARPTLWAAALTLLVLLRGPPVARAGASSAQRARPTLW
HUMAN30555	HUMAN30555_1to38	1.19683	0.715245359852	MAAMATARVRMGPRCAQALWRMPWLPVFLSLAAAAAAMAAMATARVRMGPRCAQALWRMPWLPVFLSLAAAAAAMAAMATARVRMGPRCAQALWRMPWLPVFLSLAAAAAAMAAMATARVRMGPRCAQALWRMPWLPVFLSLAAAAAAMAAMATARVRMGPRCAQALWRMPWLPVFLSLAAAAAAMAAMATARVRMGPRCAQALWRMPWLPVFLSLAAAAAAMAAMATARVRMGPRCAQALWRMPWLPVFLSLAAA
