## Supplementary File 5 for "Discovering molecular features of intrinsically disordered regions by using evolution for contrastive learning": filter_16_idr_activations.txt

HUMAN03911	HUMAN03911_4739to4776	1.52379	0.644417096398	YGTSPTNALYPSLSTSMVSASVASTSVASSSVASSSVAYGTSPTNALYPSLSTSMVSASVASTSVASSSVASSSVAYGTSPTNALYPSLSTSMVSASVASTSVASSSVASSSVAYGTSPTNALYPSLSTSMVSASVASTSVASSSVASSSVAYGTSPTNALYPSLSTSMVSASVASTSVASSSVASSSVAYGTSPTNALYPSLSTSMVSASVASTSVASSSVASSSVAYGTSPTNALYPSLSTSMVSASVASTSVA
HUMAN05365	HUMAN05365_94to282	1.77261	0.749647049879	RRDLPRSRQGEPRGRSRGGGYGRRSRSYGRRSRSPRRRHRSRSRGPSCSRSRSRSRYRGSRYSRSPYSRSPYSRSRYSRSPYSRSRYRESRYGGSHYSSSGYSNSRYSRYHSSRSHSKSGSSTSSRSASTSKSSSARRSKSSSVSRSRSRSRSSSMTRSPPRVSKRKSKSRSRSKRPPKSPEEEGQMSSRRDLPRSRQGEPRGRSRGGGYGRRSRSYGRRSRSPRRRHRSRSRGPSCSRSRSRSRYRGSRYSRSPY
HUMAN06440	HUMAN06440_1to46	1.52081	0.64315764776	SIHFSSPVFTSRSAAFSGRGAQVRLSSARPGGLGSSSLYGLGASRSIHFSSPVFTSRSAAFSGRGAQVRLSSARPGGLGSSSLYGLGASRSIHFSSPVFTSRSAAFSGRGAQVRLSSARPGGLGSSSLYGLGASRSIHFSSPVFTSRSAAFSGRGAQVRLSSARPGGLGSSSLYGLGASRSIHFSSPVFTSRSAAFSGRGAQVRLSSARPGGLGSSSLYGLGASRSIHFSSPVFTSRSAAFSGRGAQVRLSSARPG
HUMAN06445	HUMAN06445_1to46	1.62587	0.687589787768	SCRSYRVSSGHRVGNFSSCSAMTPQNLNRFRANSVSCWSGPGFRGSCRSYRVSSGHRVGNFSSCSAMTPQNLNRFRANSVSCWSGPGFRGSCRSYRVSSGHRVGNFSSCSAMTPQNLNRFRANSVSCWSGPGFRGSCRSYRVSSGHRVGNFSSCSAMTPQNLNRFRANSVSCWSGPGFRGSCRSYRVSSGHRVGNFSSCSAMTPQNLNRFRANSVSCWSGPGFRGSCRSYRVSSGHRVGNFSSCSAMTPQNLNRFR
HUMAN06447	HUMAN06447_27to70	1.55463	0.657461529899	AGRSRFSSVSVARSAAGSGGLGRISSAGASFGSRSLYNLGGAKRAGRSRFSSVSVARSAAGSGGLGRISSAGASFGSRSLYNLGGAKRAGRSRFSSVSVARSAAGSGGLGRISSAGASFGSRSLYNLGGAKRAGRSRFSSVSVARSAAGSGGLGRISSAGASFGSRSLYNLGGAKRAGRSRFSSVSVARSAAGSGGLGRISSAGASFGSRSLYNLGGAKRAGRSRFSSVSVARSAAGSGGLGRISSAGASFGSRSL
HUMAN06448	HUMAN06448_1to69	1.56366	0.661281517977	ASTSTTIRSHSSSRRGFSANSARLPGVSRSGFSSISVSRSRGSGGLGGACGGAGFGSRSLYGLGGSKRASTSTTIRSHSSSRRGFSANSARLPGVSRSGFSSISVSRSRGSGGLGGACGGAGFGSRSLYGLGGSKRASTSTTIRSHSSSRRGFSANSARLPGVSRSGFSSISVSRSRGSGGLGGACGGAGFGSRSLYGLGGSKRASTSTTIRSHSSSRRGFSANSARLPGVSRSGFSSISVSRSRGSGGLGGACGG
HUMAN06449	HUMAN06449_1to69	1.56366	0.661281517977	ASTSTTIRSHSSSRRGFSANSARLPGVSRSGFSSISVSRSRGSGGLGGACGGAGFGSRSLYGLGGSKRASTSTTIRSHSSSRRGFSANSARLPGVSRSGFSSISVSRSRGSGGLGGACGGAGFGSRSLYGLGGSKRASTSTTIRSHSSSRRGFSANSARLPGVSRSGFSSISVSRSRGSGGLGGACGGAGFGSRSLYGLGGSKRASTSTTIRSHSSSRRGFSANSARLPGVSRSGFSSISVSRSRGSGGLGGACGG
HUMAN06451	HUMAN06451_1to73	1.81682	0.768343575491	SRQSSVSFRSGGSRSFSTASAITPSVSRTSFTSVSRSGGGGGGGFGRVSLAGACGVGGYGSRSLYNLGGSKRSRQSSVSFRSGGSRSFSTASAITPSVSRTSFTSVSRSGGGGGGGFGRVSLAGACGVGGYGSRSLYNLGGSKRSRQSSVSFRSGGSRSFSTASAITPSVSRTSFTSVSRSGGGGGGGFGRVSLAGACGVGGYGSRSLYNLGGSKRSRQSSVSFRSGGSRSFSTASAITPSVSRTSFTSVSRSGGG
HUMAN06465	HUMAN06465_1to50	1.78949	0.75678374064	SLSPCRAQRGFSARSACSARSRGRSRGGFSSRGGFSSRSLNSFGGCLEGSLSPCRAQRGFSARSACSARSRGRSRGGFSSRGGFSSRSLNSFGGCLEGSLSPCRAQRGFSARSACSARSRGRSRGGFSSRGGFSSRSLNSFGGCLEGSLSPCRAQRGFSARSACSARSRGRSRGGFSSRGGFSSRSLNSFGGCLEGSLSPCRAQRGFSARSACSARSRGRSRGGFSSRGGFSSRSLNSFGGCLEGSLSPCRAQRGF
HUMAN07266	HUMAN07266_187to221	1.6242	0.686881165158	STSYGYSRSRSGSRGRDSPYQSRGSPHYFSPFRPYSTSYGYSRSRSGSRGRDSPYQSRGSPHYFSPFRPYSTSYGYSRSRSGSRGRDSPYQSRGSPHYFSPFRPYSTSYGYSRSRSGSRGRDSPYQSRGSPHYFSPFRPYSTSYGYSRSRSGSRGRDSPYQSRGSPHYFSPFRPYSTSYGYSRSRSGSRGRDSPYQSRGSPHYFSPFRPYSTSYGYSRSRSGSRGRDSPYQSRGSPHYFSPFRPYSTSYGYSRSRS
HUMAN07965	HUMAN07965_320to364	1.66036	0.70217477973	SCMTRLSRSRTASLTSAASVDGNRSRSRTLSQSSESGTLSSGPPGSCMTRLSRSRTASLTSAASVDGNRSRSRTLSQSSESGTLSSGPPGSCMTRLSRSRTASLTSAASVDGNRSRSRTLSQSSESGTLSSGPPGSCMTRLSRSRTASLTSAASVDGNRSRSRTLSQSSESGTLSSGPPGSCMTRLSRSRTASLTSAASVDGNRSRSRTLSQSSESGTLSSGPPGSCMTRLSRSRTASLTSAASVDGNRSRSRTLS
HUMAN08583	HUMAN08583_180to272	2.3646	1.0	SKRHSRSRSRSRSRTRSSSRSRSRSRSRSRKSYSRSRSRSRSRSRSKSRSVSRSPVPEKSQKRGSSSRSKSPASVDRQRSRSRSRSRSVDSGNSKRHSRSRSRSRSRTRSSSRSRSRSRSRSRKSYSRSRSRSRSRSRSKSRSVSRSPVPEKSQKRGSSSRSKSPASVDRQRSRSRSRSRSVDSGNSKRHSRSRSRSRSRTRSSSRSRSRSRSRSRKSYSRSRSRSRSRSRSKSRSVSRSPVPEKSQKRGSSSRSK
HUMAN08875	HUMAN08875_1570to1599	1.62556	0.687459719019	PTSPAKSYISPHSSPSHTPTRHGRNTVCGGPTSPAKSYISPHSSPSHTPTRHGRNTVCGGPTSPAKSYISPHSSPSHTPTRHGRNTVCGGPTSPAKSYISPHSSPSHTPTRHGRNTVCGGPTSPAKSYISPHSSPSHTPTRHGRNTVCGGPTSPAKSYISPHSSPSHTPTRHGRNTVCGGPTSPAKSYISPHSSPSHTPTRHGRNTVCGGPTSPAKSYISPHSSPSHTPTRHGRNTVCGGPTSPAKSYISPHSSPS
HUMAN10319	HUMAN10319_243to305	1.94361	0.821962551896	PRPPPRRFSPPRRMLPPPPMWRRSPPRMRRRSRSPRRRSPVRRRSRSPGRRRHRSRSSSNSSRPRPPPRRFSPPRRMLPPPPMWRRSPPRMRRRSRSPRRRSPVRRRSRSPGRRRHRSRSSSNSSRPRPPPRRFSPPRRMLPPPPMWRRSPPRMRRRSRSPRRRSPVRRRSRSPGRRRHRSRSSSNSSRPRPPPRRFSPPRRMLPPPPMWRRSPPRMRRRSRSPRRRSPVRRRSRSPGRRRHRSRSSSNSSRPRPP
HUMAN10615	HUMAN10615_1to39	1.71618	0.725783618839	SCAGAAAAPRLWRLRPGARRSLSAYGRRTSVRFRSSGMSCAGAAAAPRLWRLRPGARRSLSAYGRRTSVRFRSSGMSCAGAAAAPRLWRLRPGARRSLSAYGRRTSVRFRSSGMSCAGAAAAPRLWRLRPGARRSLSAYGRRTSVRFRSSGMSCAGAAAAPRLWRLRPGARRSLSAYGRRTSVRFRSSGMSCAGAAAAPRLWRLRPGARRSLSAYGRRTSVRFRSSGMSCAGAAAAPRLWRLRPGARRSLSAYGRR
HUMAN13425	HUMAN13425_93to221	1.98983	0.841508809587	GRPPDSHHSRRGPPPRRYGGGGYGRRSRSPRRRRRSRSRSRSRSRSRSRSRYSRSKSRSRTRSRSRSTSKSRSARRSKSKSSSVSRSRSRSRSRSRSRSPPPVSKRESKSRSRSKSPPKSPEEEGAVSSGRPPDSHHSRRGPPPRRYGGGGYGRRSRSPRRRRRSRSRSRSRSRSRSRSRYSRSKSRSRTRSRSRSTSKSRSARRSKSKSSSVSRSRSRSRSRSRSRSPPPVSKRESKSRSRSKSPPKSPEEEGAV
HUMAN21913	HUMAN21913_1to114	1.54993	0.655475259109	SDSGEQNYGERESRSASRSGSAHGSGKSARHTPARSRSKEDSRRSRSKSRSRSESRSRSRRSSRRHYTRSRSRSRSHRRSRSRSYSRDYRRRHSHSHSPMSTRRRHVGNRANPSDSGEQNYGERESRSASRSGSAHGSGKSARHTPARSRSKEDSRRSRSKSRSRSESRSRSRRSSRRHYTRSRSRSRSHRRSRSRSYSRDYRRRHSHSHSPMSTRRRHVGNRANPSDSGEQNYGERESRSASRSGSAHGSGKSAR
HUMAN22402	HUMAN22402_493to538	1.97441	0.834989894969	FWNSVRSVSRCRSRSLSPICPRSQIGLNTMSRSRSPSPIRCGLPRFFWNSVRSVSRCRSRSLSPICPRSQIGLNTMSRSRSPSPIRCGLPRFFWNSVRSVSRCRSRSLSPICPRSQIGLNTMSRSRSPSPIRCGLPRFFWNSVRSVSRCRSRSLSPICPRSQIGLNTMSRSRSPSPIRCGLPRFFWNSVRSVSRCRSRSLSPICPRSQIGLNTMSRSRSPSPIRCGLPRFFWNSVRSVSRCRSRSLSPICPRSQIG
HUMAN23419	HUMAN23419_1to30	1.56563	0.662114562941	IARCLLAVRSLRRVGGSRILLRMTLGREVIARCLLAVRSLRRVGGSRILLRMTLGREVIARCLLAVRSLRRVGGSRILLRMTLGREVIARCLLAVRSLRRVGGSRILLRMTLGREVIARCLLAVRSLRRVGGSRILLRMTLGREVIARCLLAVRSLRRVGGSRILLRMTLGREVIARCLLAVRSLRRVGGSRILLRMTLGREVIARCLLAVRSLRRVGGSRILLRMTLGREVIARCLLAVRSLRRVGGSRILLRMT
HUMAN29705	HUMAN29705_316to347	1.63166	0.690036794332	QVRSSVRARRRTTATTFRARSRAPFSRSSHPMQVRSSVRARRRTTATTFRARSRAPFSRSSHPMQVRSSVRARRRTTATTFRARSRAPFSRSSHPMQVRSSVRARRRTTATTFRARSRAPFSRSSHPMQVRSSVRARRRTTATTFRARSRAPFSRSSHPMQVRSSVRARRRTTATTFRARSRAPFSRSSHPMQVRSSVRARRRTTATTFRARSRAPFSRSSHPMQVRSSVRARRRTTATTFRARSRAPFSRSSHPM
