## Supplementary File 5 for "Discovering molecular features of intrinsically disordered regions by using evolution for contrastive learning": filter_17_idr_activations.txt

HUMAN01288	HUMAN01288_1to32	0.876582	0.618744003612	VCVLVLAAAAGAVAVFLILRIWVVLRSMDVTVCVLVLAAAAGAVAVFLILRIWVVLRSMDVTVCVLVLAAAAGAVAVFLILRIWVVLRSMDVTVCVLVLAAAAGAVAVFLILRIWVVLRSMDVTVCVLVLAAAAGAVAVFLILRIWVVLRSMDVTVCVLVLAAAAGAVAVFLILRIWVVLRSMDVTVCVLVLAAAAGAVAVFLILRIWVVLRSMDVTVCVLVLAAAAGAVAVFLILRIWVVLRSMDVTVCVLVLAA
HUMAN04482	HUMAN04482_1to51	0.981389	0.692723378647	WNLLHETDSAVATARRPRWLCAGALVLAGGFFLLGFLFGWFIKSSNEATNWNLLHETDSAVATARRPRWLCAGALVLAGGFFLLGFLFGWFIKSSNEATNWNLLHETDSAVATARRPRWLCAGALVLAGGFFLLGFLFGWFIKSSNEATNWNLLHETDSAVATARRPRWLCAGALVLAGGFFLLGFLFGWFIKSSNEATNWNLLHETDSAVATARRPRWLCAGALVLAGGFFLLGFLFGWFIKSSNEATNWNLLHE
HUMAN05329	HUMAN05329_1to38	1.41671	1.0	AESRGRLYLWMCLAAALASFLMGFMVGWFIKPLKETTAESRGRLYLWMCLAAALASFLMGFMVGWFIKPLKETTAESRGRLYLWMCLAAALASFLMGFMVGWFIKPLKETTAESRGRLYLWMCLAAALASFLMGFMVGWFIKPLKETTAESRGRLYLWMCLAAALASFLMGFMVGWFIKPLKETTAESRGRLYLWMCLAAALASFLMGFMVGWFIKPLKETTAESRGRLYLWMCLAAALASFLMGFMVGWFIKPLK
HUMAN05521	HUMAN05521_1to37	0.901411	0.636269906409	VEKILIHRILTLFPNAIARKLLLMLTFILIFWIIYLVEKILIHRILTLFPNAIARKLLLMLTFILIFWIIYLVEKILIHRILTLFPNAIARKLLLMLTFILIFWIIYLVEKILIHRILTLFPNAIARKLLLMLTFILIFWIIYLVEKILIHRILTLFPNAIARKLLLMLTFILIFWIIYLVEKILIHRILTLFPNAIARKLLLMLTFILIFWIIYLVEKILIHRILTLFPNAIARKLLLMLTFILIFWIIYLVEKI
HUMAN05587	HUMAN05587_1to37	0.958293	0.676420482323	NYPLTLEMDLENLEDLFWELDRLDNYNDTSLVENHLNYPLTLEMDLENLEDLFWELDRLDNYNDTSLVENHLNYPLTLEMDLENLEDLFWELDRLDNYNDTSLVENHLNYPLTLEMDLENLEDLFWELDRLDNYNDTSLVENHLNYPLTLEMDLENLEDLFWELDRLDNYNDTSLVENHLNYPLTLEMDLENLEDLFWELDRLDNYNDTSLVENHLNYPLTLEMDLENLEDLFWELDRLDNYNDTSLVENHLNYPL
HUMAN08536	HUMAN08536_1to34	1.36112	0.960763239511	RPWTGSWRWIMLILFAWGTLLFYIGGHLVRDNDRPWTGSWRWIMLILFAWGTLLFYIGGHLVRDNDRPWTGSWRWIMLILFAWGTLLFYIGGHLVRDNDRPWTGSWRWIMLILFAWGTLLFYIGGHLVRDNDRPWTGSWRWIMLILFAWGTLLFYIGGHLVRDNDRPWTGSWRWIMLILFAWGTLLFYIGGHLVRDNDRPWTGSWRWIMLILFAWGTLLFYIGGHLVRDNDRPWTGSWRWIMLILFAWGTLLFYIG
HUMAN09796	HUMAN09796_1to30	0.875604	0.618053677484	LFPISMSATEFLLASVIFCLVFWVIRASRLFPISMSATEFLLASVIFCLVFWVIRASRLFPISMSATEFLLASVIFCLVFWVIRASRLFPISMSATEFLLASVIFCLVFWVIRASRLFPISMSATEFLLASVIFCLVFWVIRASRLFPISMSATEFLLASVIFCLVFWVIRASRLFPISMSATEFLLASVIFCLVFWVIRASRLFPISMSATEFLLASVIFCLVFWVIRASRLFPISMSATEFLLASVIFCLVFWV
HUMAN12019	HUMAN12019_1to33	1.11811	0.789225695413	MRAVWEALAALAAVACLVGAVRGGPGLSMFAGMRAVWEALAALAAVACLVGAVRGGPGLSMFAGMRAVWEALAALAAVACLVGAVRGGPGLSMFAGMRAVWEALAALAAVACLVGAVRGGPGLSMFAGMRAVWEALAALAAVACLVGAVRGGPGLSMFAGMRAVWEALAALAAVACLVGAVRGGPGLSMFAGMRAVWEALAALAAVACLVGAVRGGPGLSMFAGMRAVWEALAALAAVACLVGAVRGGPGLSMFAG
HUMAN12093	HUMAN12093_1to38	1.32519	0.935397961569	EAMWLLCVALAVLAWGFLWVWDSSERMKSREQGGRLGEAMWLLCVALAVLAWGFLWVWDSSERMKSREQGGRLGEAMWLLCVALAVLAWGFLWVWDSSERMKSREQGGRLGEAMWLLCVALAVLAWGFLWVWDSSERMKSREQGGRLGEAMWLLCVALAVLAWGFLWVWDSSERMKSREQGGRLGEAMWLLCVALAVLAWGFLWVWDSSERMKSREQGGRLGEAMWLLCVALAVLAWGFLWVWDSSERMKSREQGG
HUMAN14142	HUMAN14142_1to32	0.899993	0.635268832549	RRRLWLGLAWLLLARAPDAAGTPSASRGPRSRRRLWLGLAWLLLARAPDAAGTPSASRGPRSRRRLWLGLAWLLLARAPDAAGTPSASRGPRSRRRLWLGLAWLLLARAPDAAGTPSASRGPRSRRRLWLGLAWLLLARAPDAAGTPSASRGPRSRRRLWLGLAWLLLARAPDAAGTPSASRGPRSRRRLWLGLAWLLLARAPDAAGTPSASRGPRSRRRLWLGLAWLLLARAPDAAGTPSASRGPRSRRRLWLGL
HUMAN17130	HUMAN17130_1to42	1.03957	0.733788064493	LFEGLDLVSALATLAACLVSVTLLLAVSQQLWQLRWAATRDLFEGLDLVSALATLAACLVSVTLLLAVSQQLWQLRWAATRDLFEGLDLVSALATLAACLVSVTLLLAVSQQLWQLRWAATRDLFEGLDLVSALATLAACLVSVTLLLAVSQQLWQLRWAATRDLFEGLDLVSALATLAACLVSVTLLLAVSQQLWQLRWAATRDLFEGLDLVSALATLAACLVSVTLLLAVSQQLWQLRWAATRDLFEGLDLVSA
HUMAN17671	HUMAN17671_1to39	0.990172	0.698922640223	ALFTPWKLSSQKLGFFLVTFGFIWGMMLLHFTIQQRTQALFTPWKLSSQKLGFFLVTFGFIWGMMLLHFTIQQRTQALFTPWKLSSQKLGFFLVTFGFIWGMMLLHFTIQQRTQALFTPWKLSSQKLGFFLVTFGFIWGMMLLHFTIQQRTQALFTPWKLSSQKLGFFLVTFGFIWGMMLLHFTIQQRTQALFTPWKLSSQKLGFFLVTFGFIWGMMLLHFTIQQRTQALFTPWKLSSQKLGFFLVTFGFIWGMML
HUMAN21749	HUMAN21749_1to35	0.885336	0.624922902083	ASALWTVLPSRMSLRSLKWSLLLLSLLSFFVMWYASALWTVLPSRMSLRSLKWSLLLLSLLSFFVMWYASALWTVLPSRMSLRSLKWSLLLLSLLSFFVMWYASALWTVLPSRMSLRSLKWSLLLLSLLSFFVMWYASALWTVLPSRMSLRSLKWSLLLLSLLSFFVMWYASALWTVLPSRMSLRSLKWSLLLLSLLSFFVMWYASALWTVLPSRMSLRSLKWSLLLLSLLSFFVMWYASALWTVLPSRMSLRSLK
HUMAN22506	HUMAN22506_1to31	0.895504	0.632100602496	VLLSLWLIAAALVEVRTSADGQAGNEEMVQVLLSLWLIAAALVEVRTSADGQAGNEEMVQVLLSLWLIAAALVEVRTSADGQAGNEEMVQVLLSLWLIAAALVEVRTSADGQAGNEEMVQVLLSLWLIAAALVEVRTSADGQAGNEEMVQVLLSLWLIAAALVEVRTSADGQAGNEEMVQVLLSLWLIAAALVEVRTSADGQAGNEEMVQVLLSLWLIAAALVEVRTSADGQAGNEEMVQVLLSLWLIAAALVEVR
HUMAN26391	HUMAN26391_1to35	0.932262	0.658046649688	AVAPLRGALLLWQLLAAGGAALEIGRFDPERGRGAVAPLRGALLLWQLLAAGGAALEIGRFDPERGRGAVAPLRGALLLWQLLAAGGAALEIGRFDPERGRGAVAPLRGALLLWQLLAAGGAALEIGRFDPERGRGAVAPLRGALLLWQLLAAGGAALEIGRFDPERGRGAVAPLRGALLLWQLLAAGGAALEIGRFDPERGRGAVAPLRGALLLWQLLAAGGAALEIGRFDPERGRGAVAPLRGALLLWQLLAAG
HUMAN26864	HUMAN26864_1to37	1.01475	0.716273605426	AEAATGFLEQLKSCIVWSWTYLWTVWFFIVLFLVYIAEAATGFLEQLKSCIVWSWTYLWTVWFFIVLFLVYIAEAATGFLEQLKSCIVWSWTYLWTVWFFIVLFLVYIAEAATGFLEQLKSCIVWSWTYLWTVWFFIVLFLVYIAEAATGFLEQLKSCIVWSWTYLWTVWFFIVLFLVYIAEAATGFLEQLKSCIVWSWTYLWTVWFFIVLFLVYIAEAATGFLEQLKSCIVWSWTYLWTVWFFIVLFLVYIAEAA
HUMAN26923	HUMAN26923_1to41	0.909203	0.641770006626	KLLWQVTVHHHTWNAILLPFVYLTAQVWILCAAIAAAASAKLLWQVTVHHHTWNAILLPFVYLTAQVWILCAAIAAAASAKLLWQVTVHHHTWNAILLPFVYLTAQVWILCAAIAAAASAKLLWQVTVHHHTWNAILLPFVYLTAQVWILCAAIAAAASAKLLWQVTVHHHTWNAILLPFVYLTAQVWILCAAIAAAASAKLLWQVTVHHHTWNAILLPFVYLTAQVWILCAAIAAAASAKLLWQVTVHHHTWNAI
HUMAN27358	HUMAN27358_1to32	0.967717	0.683072991302	WQIVFFTLSCDLVLAAAYNNFRKSMDSIGKKWQIVFFTLSCDLVLAAAYNNFRKSMDSIGKKWQIVFFTLSCDLVLAAAYNNFRKSMDSIGKKWQIVFFTLSCDLVLAAAYNNFRKSMDSIGKKWQIVFFTLSCDLVLAAAYNNFRKSMDSIGKKWQIVFFTLSCDLVLAAAYNNFRKSMDSIGKKWQIVFFTLSCDLVLAAAYNNFRKSMDSIGKKWQIVFFTLSCDLVLAAAYNNFRKSMDSIGKKWQIVFFTL
HUMAN28989	HUMAN28989_2to39	0.931312	0.657375929361	ACWPQLRLLLWKNLTFRRRQTCQLLLEVAWPLFIFLILACWPQLRLLLWKNLTFRRRQTCQLLLEVAWPLFIFLILACWPQLRLLLWKNLTFRRRQTCQLLLEVAWPLFIFLILACWPQLRLLLWKNLTFRRRQTCQLLLEVAWPLFIFLILACWPQLRLLLWKNLTFRRRQTCQLLLEVAWPLFIFLILACWPQLRLLLWKNLTFRRRQTCQLLLEVAWPLFIFLILACWPQLRLLLWKNLTFRRRQTCQLLLEV
HUMAN29038	HUMAN29038_1to45	0.938855	0.662700376751	ALLDLALEGMAVFGFVLFLVLWLMHFMAIIYTRLHLNKKATDKQALLDLALEGMAVFGFVLFLVLWLMHFMAIIYTRLHLNKKATDKQALLDLALEGMAVFGFVLFLVLWLMHFMAIIYTRLHLNKKATDKQALLDLALEGMAVFGFVLFLVLWLMHFMAIIYTRLHLNKKATDKQALLDLALEGMAVFGFVLFLVLWLMHFMAIIYTRLHLNKKATDKQALLDLALEGMAVFGFVLFLVLWLMHFMAIIYTRLHL
