## Supplementary File 5 for "Discovering molecular features of intrinsically disordered regions by using evolution for contrastive learning": filter_100_idr_activations.txt

HUMAN03672	HUMAN03672_1to63	0.87575	0.649933978786	AASEAAVVSSPSLKTDTSPVLETAGTVAAMAATPSARAAAAVVAAAARTGSEARVSKAALATAASEAAVVSSPSLKTDTSPVLETAGTVAAMAATPSARAAAAVVAAAARTGSEARVSKAALATAASEAAVVSSPSLKTDTSPVLETAGTVAAMAATPSARAAAAVVAAAARTGSEARVSKAALATAASEAAVVSSPSLKTDTSPVLETAGTVAAMAATPSARAAAAVVAAAARTGSEARVSKAALATAASEAAVV
HUMAN07965	HUMAN07965_320to364	0.922229	0.684427752001	SCMTRLSRSRTASLTSAASVDGNRSRSRTLSQSSESGTLSSGPPGSCMTRLSRSRTASLTSAASVDGNRSRSRTLSQSSESGTLSSGPPGSCMTRLSRSRTASLTSAASVDGNRSRSRTLSQSSESGTLSSGPPGSCMTRLSRSRTASLTSAASVDGNRSRSRTLSQSSESGTLSSGPPGSCMTRLSRSRTASLTSAASVDGNRSRSRTLSQSSESGTLSSGPPGSCMTRLSRSRTASLTSAASVDGNRSRSRTLS
HUMAN08834	HUMAN08834_1to30	1.23339	0.915352708108	GKESGWDSGRAAVAAVVGGVVAVGTVLVAGKESGWDSGRAAVAAVVGGVVAVGTVLVAGKESGWDSGRAAVAAVVGGVVAVGTVLVAGKESGWDSGRAAVAAVVGGVVAVGTVLVAGKESGWDSGRAAVAAVVGGVVAVGTVLVAGKESGWDSGRAAVAAVVGGVVAVGTVLVAGKESGWDSGRAAVAAVVGGVVAVGTVLVAGKESGWDSGRAAVAAVVGGVVAVGTVLVAGKESGWDSGRAAVAAVVGGVVAVG
HUMAN08837	HUMAN08837_1to50	0.872394	0.647443176414	EASALTSSAVTSVAKVVRVASGSAVVLPLARIATVVIGGVVAMAAVPMVEASALTSSAVTSVAKVVRVASGSAVVLPLARIATVVIGGVVAMAAVPMVEASALTSSAVTSVAKVVRVASGSAVVLPLARIATVVIGGVVAMAAVPMVEASALTSSAVTSVAKVVRVASGSAVVLPLARIATVVIGGVVAMAAVPMVEASALTSSAVTSVAKVVRVASGSAVVLPLARIATVVIGGVVAMAAVPMVEASALTSSAVT
HUMAN09269	HUMAN09269_179to218	1.06891	0.793287909558	RAAAAAAARGSNSDSPPGRPAPAASPEHRRPSPRRLPRPLRAAAAAAARGSNSDSPPGRPAPAASPEHRRPSPRRLPRPLRAAAAAAARGSNSDSPPGRPAPAASPEHRRPSPRRLPRPLRAAAAAAARGSNSDSPPGRPAPAASPEHRRPSPRRLPRPLRAAAAAAARGSNSDSPPGRPAPAASPEHRRPSPRRLPRPLRAAAAAAARGSNSDSPPGRPAPAASPEHRRPSPRRLPRPLRAAAAAAARGSNSDSP
HUMAN11851	HUMAN11851_490to534	0.927012	0.687977769098	GSSRDSPPLLDAPASPPQASRFQRPGRRMSEGSSHSESSESSDSMGSSRDSPPLLDAPASPPQASRFQRPGRRMSEGSSHSESSESSDSMGSSRDSPPLLDAPASPPQASRFQRPGRRMSEGSSHSESSESSDSMGSSRDSPPLLDAPASPPQASRFQRPGRRMSEGSSHSESSESSDSMGSSRDSPPLLDAPASPPQASRFQRPGRRMSEGSSHSESSESSDSMGSSRDSPPLLDAPASPPQASRFQRPGRRMSE
HUMAN13432	HUMAN13432_686to715	0.876887	0.650777811741	SLESSHSGFSQLSAATTSSSQSHSSSMISRSLESSHSGFSQLSAATTSSSQSHSSSMISRSLESSHSGFSQLSAATTSSSQSHSSSMISRSLESSHSGFSQLSAATTSSSQSHSSSMISRSLESSHSGFSQLSAATTSSSQSHSSSMISRSLESSHSGFSQLSAATTSSSQSHSSSMISRSLESSHSGFSQLSAATTSSSQSHSSSMISRSLESSHSGFSQLSAATTSSSQSHSSSMISRSLESSHSGFSQLSAAT
HUMAN18649	HUMAN18649_137to167	0.875676	0.649879082754	GVARARARNAAPRTPAAPASPAAVPSEGSGGGVARARARNAAPRTPAAPASPAAVPSEGSGGGVARARARNAAPRTPAAPASPAAVPSEGSGGGVARARARNAAPRTPAAPASPAAVPSEGSGGGVARARARNAAPRTPAAPASPAAVPSEGSGGGVARARARNAAPRTPAAPASPAAVPSEGSGGGVARARARNAAPRTPAAPASPAAVPSEGSGGGVARARARNAAPRTPAAPASPAAVPSEGSGGGVARARAR
HUMAN18892	HUMAN18892_1to33	0.929476	0.68980623603	AAAPVAAGSGAGRGRRSAATVAAWGGWGGRPRAAAPVAAGSGAGRGRRSAATVAAWGGWGGRPRAAAPVAAGSGAGRGRRSAATVAAWGGWGGRPRAAAPVAAGSGAGRGRRSAATVAAWGGWGGRPRAAAPVAAGSGAGRGRRSAATVAAWGGWGGRPRAAAPVAAGSGAGRGRRSAATVAAWGGWGGRPRAAAPVAAGSGAGRGRRSAATVAAWGGWGGRPRAAAPVAAGSGAGRGRRSAATVAAWGGWGGRPR
HUMAN20549	HUMAN20549_206to246	1.07321	0.796477806919	SKESLSTHTSPSQSPNSVHGSRRGSISSMSSVSSVLDEKDDSKESLSTHTSPSQSPNSVHGSRRGSISSMSSVSSVLDEKDDSKESLSTHTSPSQSPNSVHGSRRGSISSMSSVSSVLDEKDDSKESLSTHTSPSQSPNSVHGSRRGSISSMSSVSSVLDEKDDSKESLSTHTSPSQSPNSVHGSRRGSISSMSSVSSVLDEKDDSKESLSTHTSPSQSPNSVHGSRRGSISSMSSVSSVLDEKDDSKESLSTHTS
HUMAN20586	HUMAN20586_327to363	0.951193	0.70592341893	PSKPLAPRILPNPLAAAAAAAAVAVSSPFSLRTAPAAPSKPLAPRILPNPLAAAAAAAAVAVSSPFSLRTAPAAPSKPLAPRILPNPLAAAAAAAAVAVSSPFSLRTAPAAPSKPLAPRILPNPLAAAAAAAAVAVSSPFSLRTAPAAPSKPLAPRILPNPLAAAAAAAAVAVSSPFSLRTAPAAPSKPLAPRILPNPLAAAAAAAAVAVSSPFSLRTAPAAPSKPLAPRILPNPLAAAAAAAAVAVSSPFSLRTA
HUMAN20776	HUMAN20776_255to300	0.958565	0.711394443248	GMEQRRTTASTTAATPAAVPAGTTAAAAAAAAAAAAAAVTSGVATKGMEQRRTTASTTAATPAAVPAGTTAAAAAAAAAAAAAAVTSGVATKGMEQRRTTASTTAATPAAVPAGTTAAAAAAAAAAAAAAVTSGVATKGMEQRRTTASTTAATPAAVPAGTTAAAAAAAAAAAAAAVTSGVATKGMEQRRTTASTTAATPAAVPAGTTAAAAAAAAAAAAAAVTSGVATKGMEQRRTTASTTAATPAAVPAGTTAA
HUMAN21069	HUMAN21069_797to828	0.899265	0.66738569704	NNKPWPWMPMLAALVAVTAIVLYVPGLARASPNNKPWPWMPMLAALVAVTAIVLYVPGLARASPNNKPWPWMPMLAALVAVTAIVLYVPGLARASPNNKPWPWMPMLAALVAVTAIVLYVPGLARASPNNKPWPWMPMLAALVAVTAIVLYVPGLARASPNNKPWPWMPMLAALVAVTAIVLYVPGLARASPNNKPWPWMPMLAALVAVTAIVLYVPGLARASPNNKPWPWMPMLAALVAVTAIVLYVPGLARASP
HUMAN22345	HUMAN22345_486to515	1.34744	1.0	PASAAAAAAAAAAAAAAVIPTVSTPPPFQGPASAAAAAAAAAAAAAAVIPTVSTPPPFQGPASAAAAAAAAAAAAAAVIPTVSTPPPFQGPASAAAAAAAAAAAAAAVIPTVSTPPPFQGPASAAAAAAAAAAAAAAVIPTVSTPPPFQGPASAAAAAAAAAAAAAAVIPTVSTPPPFQGPASAAAAAAAAAAAAAAVIPTVSTPPPFQGPASAAAAAAAAAAAAAAVIPTVSTPPPFQGPASAAAAAAAAAAAAA
HUMAN24418	HUMAN24418_1to31	0.95202	0.706537228224	QARYSVSSPNSLGVVPYLGGEQSYYRAAAAQARYSVSSPNSLGVVPYLGGEQSYYRAAAAQARYSVSSPNSLGVVPYLGGEQSYYRAAAAQARYSVSSPNSLGVVPYLGGEQSYYRAAAAQARYSVSSPNSLGVVPYLGGEQSYYRAAAAQARYSVSSPNSLGVVPYLGGEQSYYRAAAAQARYSVSSPNSLGVVPYLGGEQSYYRAAAAQARYSVSSPNSLGVVPYLGGEQSYYRAAAAQARYSVSSPNSLGVVP
HUMAN24554	HUMAN24554_203to236	1.05717	0.784577444322	AAAPGTAAAAAAAAAAAAAFGQYQPQQLQTDRMQAAAPGTAAAAAAAAAAAAAFGQYQPQQLQTDRMQAAAPGTAAAAAAAAAAAAAFGQYQPQQLQTDRMQAAAPGTAAAAAAAAAAAAAFGQYQPQQLQTDRMQAAAPGTAAAAAAAAAAAAAFGQYQPQQLQTDRMQAAAPGTAAAAAAAAAAAAAFGQYQPQQLQTDRMQAAAPGTAAAAAAAAAAAAAFGQYQPQQLQTDRMQAAAPGTAAAAAAAAAAAA
HUMAN25750	HUMAN25750_147to178	0.999601	0.741849443321	SLSSSASSVDSIVSSETPSPPSKRKVTTKIQGSLSSSASSVDSIVSSETPSPPSKRKVTTKIQGSLSSSASSVDSIVSSETPSPPSKRKVTTKIQGSLSSSASSVDSIVSSETPSPPSKRKVTTKIQGSLSSSASSVDSIVSSETPSPPSKRKVTTKIQGSLSSSASSVDSIVSSETPSPPSKRKVTTKIQGSLSSSASSVDSIVSSETPSPPSKRKVTTKIQGSLSSSASSVDSIVSSETPSPPSKRKVTTKIQG
HUMAN27044	HUMAN27044_1to35	1.09664	0.813869011257	AGAAAAVAAGAAAGAAAAAVSVAAPGRASAPPPPAGAAAAVAAGAAAGAAAAAVSVAAPGRASAPPPPAGAAAAVAAGAAAGAAAAAVSVAAPGRASAPPPPAGAAAAVAAGAAAGAAAAAVSVAAPGRASAPPPPAGAAAAVAAGAAAGAAAAAVSVAAPGRASAPPPPAGAAAAVAAGAAAGAAAAAVSVAAPGRASAPPPPAGAAAAVAAGAAAGAAAAAVSVAAPGRASAPPPPAGAAAAVAAGAAAGAAAA
HUMAN30365	HUMAN30365_1to31	1.24691	0.925388109635	AASAALSAAAAAAALSGLAVRLSRSAAARGAASAALSAAAAAAALSGLAVRLSRSAAARGAASAALSAAAAAAALSGLAVRLSRSAAARGAASAALSAAAAAAALSGLAVRLSRSAAARGAASAALSAAAAAAALSGLAVRLSRSAAARGAASAALSAAAAAAALSGLAVRLSRSAAARGAASAALSAAAAAAALSGLAVRLSRSAAARGAASAALSAAAAAAALSGLAVRLSRSAAARGAASAALSAAAAAAALS
HUMAN30373	HUMAN30373_1to31	1.24691	0.925388109635	AASAALSAAAAAAALSGLAVRLSRSAAARGAASAALSAAAAAAALSGLAVRLSRSAAARGAASAALSAAAAAAALSGLAVRLSRSAAARGAASAALSAAAAAAALSGLAVRLSRSAAARGAASAALSAAAAAAALSGLAVRLSRSAAARGAASAALSAAAAAAALSGLAVRLSRSAAARGAASAALSAAAAAAALSGLAVRLSRSAAARGAASAALSAAAAAAALSGLAVRLSRSAAARGAASAALSAAAAAAALS
