## Supplementary File 5 for "Discovering molecular features of intrinsically disordered regions by using evolution for contrastive learning": filter_101_idr_activations.txt

HUMAN26567	HUMAN26567_1330to1375	2.95252	0.704389334209	KARKAQEKMEKQREKLRRKEQEQMQRKSKKTEKMTSTTAEGAGEQKARKAQEKMEKQREKLRRKEQEQMQRKSKKTEKMTSTTAEGAGEQKARKAQEKMEKQREKLRRKEQEQMQRKSKKTEKMTSTTAEGAGEQKARKAQEKMEKQREKLRRKEQEQMQRKSKKTEKMTSTTAEGAGEQKARKAQEKMEKQREKLRRKEQEQMQRKSKKTEKMTSTTAEGAGEQKARKAQEKMEKQREKLRRKEQEQMQRKSKKT
HUMAN02575	HUMAN02575_188to237	3.53993	0.844530444613	KKRKEEEERRRREEEERERLQKEEEKRRREEEERLRREEEERRRIEEERLKKRKEEEERRRREEEERERLQKEEEKRRREEEERLRREEEERRRIEEERLKKRKEEEERRRREEEERERLQKEEEKRRREEEERLRREEEERRRIEEERLKKRKEEEERRRREEEERERLQKEEEKRRREEEERLRREEEERRRIEEERLKKRKEEEERRRREEEERERLQKEEEKRRREEEERLRREEEERRRIEEERLKKRKEE
HUMAN02684	HUMAN02684_1169to1199	2.75837	0.658071933293	DKAKPLGTVQQKRRQKMQQKKSQDLESVQEVDKAKPLGTVQQKRRQKMQQKKSQDLESVQEVDKAKPLGTVQQKRRQKMQQKKSQDLESVQEVDKAKPLGTVQQKRRQKMQQKKSQDLESVQEVDKAKPLGTVQQKRRQKMQQKKSQDLESVQEVDKAKPLGTVQQKRRQKMQQKKSQDLESVQEVDKAKPLGTVQQKRRQKMQQKKSQDLESVQEVDKAKPLGTVQQKRRQKMQQKKSQDLESVQEVDKAKPLGT
HUMAN04165	HUMAN04165_316to349	3.62527	0.864890218012	HKEARQRRKELRKKQLAEQEELERQMKELQAANEHKEARQRRKELRKKQLAEQEELERQMKELQAANEHKEARQRRKELRKKQLAEQEELERQMKELQAANEHKEARQRRKELRKKQLAEQEELERQMKELQAANEHKEARQRRKELRKKQLAEQEELERQMKELQAANEHKEARQRRKELRKKQLAEQEELERQMKELQAANEHKEARQRRKELRKKQLAEQEELERQMKELQAANEHKEARQRRKELRKKQLAE
HUMAN04342	HUMAN04342_991to1025	2.8132	0.671150941331	DKKRKLEAKQEPKQSKKLKNRETKNKKDMKLKRKKDKKRKLEAKQEPKQSKKLKNRETKNKKDMKLKRKKDKKRKLEAKQEPKQSKKLKNRETKNKKDMKLKRKKDKKRKLEAKQEPKQSKKLKNRETKNKKDMKLKRKKDKKRKLEAKQEPKQSKKLKNRETKNKKDMKLKRKKDKKRKLEAKQEPKQSKKLKNRETKNKKDMKLKRKKDKKRKLEAKQEPKQSKKLKNRETKNKKDMKLKRKKDKKRKLEAKQE
HUMAN06426	HUMAN06426_1012to1046	2.66481	0.635749341727	KKKKLDDAKKKAKEEEEAEKMLEIGGDKFPLESRKKKKKLDDAKKKAKEEEEAEKMLEIGGDKFPLESRKKKKKLDDAKKKAKEEEEAEKMLEIGGDKFPLESRKKKKKLDDAKKKAKEEEEAEKMLEIGGDKFPLESRKKKKKLDDAKKKAKEEEEAEKMLEIGGDKFPLESRKKKKKLDDAKKKAKEEEEAEKMLEIGGDKFPLESRKKKKKLDDAKKKAKEEEEAEKMLEIGGDKFPLESRKKKKKLDDAKKK
HUMAN08462	HUMAN08462_997to1032	3.24002	0.772979044692	KEEEERRARMEAQLKEQRERERKMRKAKENSEESGEKEEEERRARMEAQLKEQRERERKMRKAKENSEESGEKEEEERRARMEAQLKEQRERERKMRKAKENSEESGEKEEEERRARMEAQLKEQRERERKMRKAKENSEESGEKEEEERRARMEAQLKEQRERERKMRKAKENSEESGEKEEEERRARMEAQLKEQRERERKMRKAKENSEESGEKEEEERRARMEAQLKEQRERERKMRKAKENSEESGEKEEE
HUMAN09126	HUMAN09126_432to724	2.92537	0.697912796451	EKIHEQEKIREEEKRQEQEEMWRQEEKIREQEEIWRQKEKMHEQEEKIRKQEEKVWRQEEKIREQEEKIREQEEKMWRQEEKIREQEEMWREEEKMHEQEKIWEEEKRQEQEDKMWRQEEKIREQEEKEQEEKIREQEEKIREQEEMTQEQEEKMGEQEEKMCEQEEKMQEQEETMWRQEEKIREQEKKIREQEEKIREQEEMMQEQEEKMWEQEEKMCEQEEKMQEQEEKMRRQEEKMWEQEVRLRQQEEKMQEH
HUMAN10908	HUMAN10908_687to716	2.79742	0.667387015094	VQLMAAERKAKAEVDELRSRIRELEERDRRVQLMAAERKAKAEVDELRSRIRELEERDRRVQLMAAERKAKAEVDELRSRIRELEERDRRVQLMAAERKAKAEVDELRSRIRELEERDRRVQLMAAERKAKAEVDELRSRIRELEERDRRVQLMAAERKAKAEVDELRSRIRELEERDRRVQLMAAERKAKAEVDELRSRIRELEERDRRVQLMAAERKAKAEVDELRSRIRELEERDRRVQLMAAERKAKAEVDE
HUMAN11116	HUMAN11116_258to294	3.17495	0.757454420277	FEQEQEVKKQQEIRAQEKKRLREEEERLMEAEKAKPDFEQEQEVKKQQEIRAQEKKRLREEEERLMEAEKAKPDFEQEQEVKKQQEIRAQEKKRLREEEERLMEAEKAKPDFEQEQEVKKQQEIRAQEKKRLREEEERLMEAEKAKPDFEQEQEVKKQQEIRAQEKKRLREEEERLMEAEKAKPDFEQEQEVKKQQEIRAQEKKRLREEEERLMEAEKAKPDFEQEQEVKKQQEIRAQEKKRLREEEERLMEAEKA
HUMAN13156	HUMAN13156_426to483	3.05749	0.72943232987	QEAAQSRREEKKRAEKERIMNEEDPEKQRRLEEAALRREQKKLEKKQMKMKQIKVKAMQEAAQSRREEKKRAEKERIMNEEDPEKQRRLEEAALRREQKKLEKKQMKMKQIKVKAMQEAAQSRREEKKRAEKERIMNEEDPEKQRRLEEAALRREQKKLEKKQMKMKQIKVKAMQEAAQSRREEKKRAEKERIMNEEDPEKQRRLEEAALRREQKKLEKKQMKMKQIKVKAMQEAAQSRREEKKRAEKERIMNEED
HUMAN16690	HUMAN16690_684to755	2.92091	0.696847318593	QKKKLEDEAARKAKQGKENLWKENLRKEEEEKQKRLQEEKTQEKIQEEERKAEEKQRKDKDTLKAEEKKRETQKKKLEDEAARKAKQGKENLWKENLRKEEEEKQKRLQEEKTQEKIQEEERKAEEKQRKDKDTLKAEEKKRETQKKKLEDEAARKAKQGKENLWKENLRKEEEEKQKRLQEEKTQEKIQEEERKAEEKQRKDKDTLKAEEKKRETQKKKLEDEAARKAKQGKENLWKENLRKEEEEKQKRLQEEK
HUMAN17842	HUMAN17842_194to225	3.06108	0.730290252277	EERKQNKVEAKLRAKQEQEAKQKLEEDAEMKSEERKQNKVEAKLRAKQEQEAKQKLEEDAEMKSEERKQNKVEAKLRAKQEQEAKQKLEEDAEMKSEERKQNKVEAKLRAKQEQEAKQKLEEDAEMKSEERKQNKVEAKLRAKQEQEAKQKLEEDAEMKSEERKQNKVEAKLRAKQEQEAKQKLEEDAEMKSEERKQNKVEAKLRAKQEQEAKQKLEEDAEMKSEERKQNKVEAKLRAKQEQEAKQKLEEDAEMKS
HUMAN18254	HUMAN18254_618to681	2.97884	0.710668725574	KREQKAARRQREEQQQRQQEQEEREREEQRRFAALSDREKRALAAERRLAAQLGAPTSPIPDSAKREQKAARRQREEQQQRQQEQEEREREEQRRFAALSDREKRALAAERRLAAQLGAPTSPIPDSAKREQKAARRQREEQQQRQQEQEEREREEQRRFAALSDREKRALAAERRLAAQLGAPTSPIPDSAKREQKAARRQREEQQQRQQEQEEREREEQRRFAALSDREKRALAAERRLAAQLGAPTSPIPDSA
HUMAN18351	HUMAN18351_837to875	2.79672	0.667219616988	AKAKKKEKEKEKKEEEKMEVDEAEKKEEKEKKKEPEPNFAKAKKKEKEKEKKEEEKMEVDEAEKKEEKEKKKEPEPNFAKAKKKEKEKEKKEEEKMEVDEAEKKEEKEKKKEPEPNFAKAKKKEKEKEKKEEEKMEVDEAEKKEEKEKKKEPEPNFAKAKKKEKEKEKKEEEKMEVDEAEKKEEKEKKKEPEPNFAKAKKKEKEKEKKEEEKMEVDEAEKKEEKEKKKEPEPNFAKAKKKEKEKEKKEEEKMEVDE
HUMAN22442	HUMAN22442_82to123	3.20251	0.764029872514	EPQPTREKQLQELQQQQEEEERQRQQRREERRQQNLRARSREEPQPTREKQLQELQQQQEEEERQRQQRREERRQQNLRARSREEPQPTREKQLQELQQQQEEEERQRQQRREERRQQNLRARSREEPQPTREKQLQELQQQQEEEERQRQQRREERRQQNLRARSREEPQPTREKQLQELQQQQEEEERQRQQRREERRQQNLRARSREEPQPTREKQLQELQQQQEEEERQRQQRREERRQQNLRARSREEPQP
HUMAN24275	HUMAN24275_307to358	3.11985	0.744309545094	KERKKREERERKRRKEEEVQQQKLAEERRRQNLQEEKERKLECLPPEPSPDDKERKKREERERKRRKEEEVQQQKLAEERRRQNLQEEKERKLECLPPEPSPDDKERKKREERERKRRKEEEVQQQKLAEERRRQNLQEEKERKLECLPPEPSPDDKERKKREERERKRRKEEEVQQQKLAEERRRQNLQEEKERKLECLPPEPSPDDKERKKREERERKRRKEEEVQQQKLAEERRRQNLQEEKERKLECLPPEP
HUMAN25378	HUMAN25378_104to144	2.67617	0.638461213807	EKDRQRKKSHLRAQMENPDLDLEEQQRIDRELRRLEEQKRIEKDRQRKKSHLRAQMENPDLDLEEQQRIDRELRRLEEQKRIEKDRQRKKSHLRAQMENPDLDLEEQQRIDRELRRLEEQKRIEKDRQRKKSHLRAQMENPDLDLEEQQRIDRELRRLEEQKRIEKDRQRKKSHLRAQMENPDLDLEEQQRIDRELRRLEEQKRIEKDRQRKKSHLRAQMENPDLDLEEQQRIDRELRRLEEQKRIEKDRQRKKSH
HUMAN26779	HUMAN26779_289to324	4.1916	1.0	AKKEAEKKAKAEAKRKEQEAKEKQRQAELEAARLAKAKKEAEKKAKAEAKRKEQEAKEKQRQAELEAARLAKAKKEAEKKAKAEAKRKEQEAKEKQRQAELEAARLAKAKKEAEKKAKAEAKRKEQEAKEKQRQAELEAARLAKAKKEAEKKAKAEAKRKEQEAKEKQRQAELEAARLAKAKKEAEKKAKAEAKRKEQEAKEKQRQAELEAARLAKAKKEAEKKAKAEAKRKEQEAKEKQRQAELEAARLAKAKKE
HUMAN27275	HUMAN27275_334to381	2.90969	0.694172247931	PEQVRMELEMQMQENRKKEQEKSKEKGKDEKEKKKGKEEKAKKGEVDAPEQVRMELEMQMQENRKKEQEKSKEKGKDEKEKKKGKEEKAKKGEVDAPEQVRMELEMQMQENRKKEQEKSKEKGKDEKEKKKGKEEKAKKGEVDAPEQVRMELEMQMQENRKKEQEKSKEKGKDEKEKKKGKEEKAKKGEVDAPEQVRMELEMQMQENRKKEQEKSKEKGKDEKEKKKGKEEKAKKGEVDAPEQVRMELEMQMQENR
