## Supplementary File 5 for "Discovering molecular features of intrinsically disordered regions by using evolution for contrastive learning": filter_102_idr_activations.txt

HUMAN06482	HUMAN06482_108to141	1.0315	0.778381735456	MLVTAYLAFVGLLASCLGLELSRCRAKPPGRACMLVTAYLAFVGLLASCLGLELSRCRAKPPGRACMLVTAYLAFVGLLASCLGLELSRCRAKPPGRACMLVTAYLAFVGLLASCLGLELSRCRAKPPGRACMLVTAYLAFVGLLASCLGLELSRCRAKPPGRACMLVTAYLAFVGLLASCLGLELSRCRAKPPGRACMLVTAYLAFVGLLASCLGLELSRCRAKPPGRACMLVTAYLAFVGLLASCLGLELSRCR
HUMAN18654	HUMAN18654_41to71	1.0272	0.775135566634	LPLNIYIVVFGTAIFVFILSLLFCCYLIRLLPLNIYIVVFGTAIFVFILSLLFCCYLIRLLPLNIYIVVFGTAIFVFILSLLFCCYLIRLLPLNIYIVVFGTAIFVFILSLLFCCYLIRLLPLNIYIVVFGTAIFVFILSLLFCCYLIRLLPLNIYIVVFGTAIFVFILSLLFCCYLIRLLPLNIYIVVFGTAIFVFILSLLFCCYLIRLLPLNIYIVVFGTAIFVFILSLLFCCYLIRLLPLNIYIVVFGTAIFV
HUMAN00712	HUMAN00712_1to32	0.935244	0.70574432269	SCCDLAAAGQLGKASIMASDCEPALNQAEGRSCCDLAAAGQLGKASIMASDCEPALNQAEGRSCCDLAAAGQLGKASIMASDCEPALNQAEGRSCCDLAAAGQLGKASIMASDCEPALNQAEGRSCCDLAAAGQLGKASIMASDCEPALNQAEGRSCCDLAAAGQLGKASIMASDCEPALNQAEGRSCCDLAAAGQLGKASIMASDCEPALNQAEGRSCCDLAAAGQLGKASIMASDCEPALNQAEGRSCCDLAAA
HUMAN01071	HUMAN01071_1to32	0.963932	0.727392254875	FAVVFFILSLMTCQPGVTAQEKVNQRVRRAAFAVVFFILSLMTCQPGVTAQEKVNQRVRRAAFAVVFFILSLMTCQPGVTAQEKVNQRVRRAAFAVVFFILSLMTCQPGVTAQEKVNQRVRRAAFAVVFFILSLMTCQPGVTAQEKVNQRVRRAAFAVVFFILSLMTCQPGVTAQEKVNQRVRRAAFAVVFFILSLMTCQPGVTAQEKVNQRVRRAAFAVVFFILSLMTCQPGVTAQEKVNQRVRRAAFAVVFFIL
HUMAN01178	HUMAN01178_1to36	1.09235	0.824300370378	ACILKRKSVIAVSFIAAFLFLLVVRLVNEVNFPLLACILKRKSVIAVSFIAAFLFLLVVRLVNEVNFPLLACILKRKSVIAVSFIAAFLFLLVVRLVNEVNFPLLACILKRKSVIAVSFIAAFLFLLVVRLVNEVNFPLLACILKRKSVIAVSFIAAFLFLLVVRLVNEVNFPLLACILKRKSVIAVSFIAAFLFLLVVRLVNEVNFPLLACILKRKSVIAVSFIAAFLFLLVVRLVNEVNFPLLACILKRKSVIA
HUMAN02129	HUMAN02129_105to141	1.26416	0.953949398951	LRRQMWWRGCKIKAIMALVAAILLLVIIILIVMKYRTLRRQMWWRGCKIKAIMALVAAILLLVIIILIVMKYRTLRRQMWWRGCKIKAIMALVAAILLLVIIILIVMKYRTLRRQMWWRGCKIKAIMALVAAILLLVIIILIVMKYRTLRRQMWWRGCKIKAIMALVAAILLLVIIILIVMKYRTLRRQMWWRGCKIKAIMALVAAILLLVIIILIVMKYRTLRRQMWWRGCKIKAIMALVAAILLLVIIILIVMK
HUMAN03358	HUMAN03358_1to32	0.953157	0.719261495244	SFLQDPSFFTMGMWSIGAGALGAAALALLLASFLQDPSFFTMGMWSIGAGALGAAALALLLASFLQDPSFFTMGMWSIGAGALGAAALALLLASFLQDPSFFTMGMWSIGAGALGAAALALLLASFLQDPSFFTMGMWSIGAGALGAAALALLLASFLQDPSFFTMGMWSIGAGALGAAALALLLASFLQDPSFFTMGMWSIGAGALGAAALALLLASFLQDPSFFTMGMWSIGAGALGAAALALLLASFLQDPSF
HUMAN04823	HUMAN04823_1to37	0.956618	0.72187324613	GLAGVCALRRSAGYILVGGAGGQSAAAAARRYSEGEGLAGVCALRRSAGYILVGGAGGQSAAAAARRYSEGEGLAGVCALRRSAGYILVGGAGGQSAAAAARRYSEGEGLAGVCALRRSAGYILVGGAGGQSAAAAARRYSEGEGLAGVCALRRSAGYILVGGAGGQSAAAAARRYSEGEGLAGVCALRRSAGYILVGGAGGQSAAAAARRYSEGEGLAGVCALRRSAGYILVGGAGGQSAAAAARRYSEGEGLAG
HUMAN07208	HUMAN07208_1to39	1.14139	0.861300541925	VGQMYCYPGSHLARALTRALALALVLALLVGPFLSGLAVGQMYCYPGSHLARALTRALALALVLALLVGPFLSGLAVGQMYCYPGSHLARALTRALALALVLALLVGPFLSGLAVGQMYCYPGSHLARALTRALALALVLALLVGPFLSGLAVGQMYCYPGSHLARALTRALALALVLALLVGPFLSGLAVGQMYCYPGSHLARALTRALALALVLALLVGPFLSGLAVGQMYCYPGSHLARALTRALALALVLAL
HUMAN07570	HUMAN07570_1to39	1.02279	0.771810236128	APLLLQLAVLGAALAAAALVLISIVAFTTATKMPALHRAPLLLQLAVLGAALAAAALVLISIVAFTTATKMPALHRAPLLLQLAVLGAALAAAALVLISIVAFTTATKMPALHRAPLLLQLAVLGAALAAAALVLISIVAFTTATKMPALHRAPLLLQLAVLGAALAAAALVLISIVAFTTATKMPALHRAPLLLQLAVLGAALAAAALVLISIVAFTTATKMPALHRAPLLLQLAVLGAALAAAALVLISIVAFT
HUMAN07665	HUMAN07665_1to33	0.943039	0.71162635073	GAEWELGAEAGGSLLLCAALLAAGCALGLRLGGAEWELGAEAGGSLLLCAALLAAGCALGLRLGGAEWELGAEAGGSLLLCAALLAAGCALGLRLGGAEWELGAEAGGSLLLCAALLAAGCALGLRLGGAEWELGAEAGGSLLLCAALLAAGCALGLRLGGAEWELGAEAGGSLLLCAALLAAGCALGLRLGGAEWELGAEAGGSLLLCAALLAAGCALGLRLGGAEWELGAEAGGSLLLCAALLAAGCALGLRLG
HUMAN07843	HUMAN07843_1to46	1.0213	0.770680113118	VTRAGAGTAVAGAVVVALLSAALALYGPPLDAVLERAFSLRKAHSVTRAGAGTAVAGAVVVALLSAALALYGPPLDAVLERAFSLRKAHSVTRAGAGTAVAGAVVVALLSAALALYGPPLDAVLERAFSLRKAHSVTRAGAGTAVAGAVVVALLSAALALYGPPLDAVLERAFSLRKAHSVTRAGAGTAVAGAVVVALLSAALALYGPPLDAVLERAFSLRKAHSVTRAGAGTAVAGAVVVALLSAALALYGPPLD
HUMAN09909	HUMAN09909_881to916	1.00695	0.759855382396	EAEFRRAKVCKIAALIAAAACTVILVIVVPICTMKSEAEFRRAKVCKIAALIAAAACTVILVIVVPICTMKSEAEFRRAKVCKIAALIAAAACTVILVIVVPICTMKSEAEFRRAKVCKIAALIAAAACTVILVIVVPICTMKSEAEFRRAKVCKIAALIAAAACTVILVIVVPICTMKSEAEFRRAKVCKIAALIAAAACTVILVIVVPICTMKSEAEFRRAKVCKIAALIAAAACTVILVIVVPICTMKSEAEF
HUMAN10465	HUMAN10465_1to30	1.22765	0.926395915113	AASCLVLLALCLLLPLLLLGGWKRWRRGRAASCLVLLALCLLLPLLLLGGWKRWRRGRAASCLVLLALCLLLPLLLLGGWKRWRRGRAASCLVLLALCLLLPLLLLGGWKRWRRGRAASCLVLLALCLLLPLLLLGGWKRWRRGRAASCLVLLALCLLLPLLLLGGWKRWRRGRAASCLVLLALCLLLPLLLLGGWKRWRRGRAASCLVLLALCLLLPLLLLGGWKRWRRGRAASCLVLLALCLLLPLLLLGGWKR
HUMAN11050	HUMAN11050_1to31	1.012	0.76366692757	EALMARGALTGPLRALCLLGCLLSHAAAAPEALMARGALTGPLRALCLLGCLLSHAAAAPEALMARGALTGPLRALCLLGCLLSHAAAAPEALMARGALTGPLRALCLLGCLLSHAAAAPEALMARGALTGPLRALCLLGCLLSHAAAAPEALMARGALTGPLRALCLLGCLLSHAAAAPEALMARGALTGPLRALCLLGCLLSHAAAAPEALMARGALTGPLRALCLLGCLLSHAAAAPEALMARGALTGPLRAL
HUMAN11103	HUMAN11103_1to30	0.947955	0.715335660387	DRLQTALLVVLVLLAVALQATEAGPYGANDRLQTALLVVLVLLAVALQATEAGPYGANDRLQTALLVVLVLLAVALQATEAGPYGANDRLQTALLVVLVLLAVALQATEAGPYGANDRLQTALLVVLVLLAVALQATEAGPYGANDRLQTALLVVLVLLAVALQATEAGPYGANDRLQTALLVVLVLLAVALQATEAGPYGANDRLQTALLVVLVLLAVALQATEAGPYGANDRLQTALLVVLVLLAVALQATEAG
HUMAN11303	HUMAN11303_1to82	0.949458	0.71646974148	PVQLTTALRVVGTSLFALAVLGGILAAYVTGYQFIHTEKHYLSFGLYGAILGLHLLIQSLFAFLEHRRMRRAGQALKLPSPPVQLTTALRVVGTSLFALAVLGGILAAYVTGYQFIHTEKHYLSFGLYGAILGLHLLIQSLFAFLEHRRMRRAGQALKLPSPPVQLTTALRVVGTSLFALAVLGGILAAYVTGYQFIHTEKHYLSFGLYGAILGLHLLIQSLFAFLEHRRMRRAGQALKLPSPPVQLTTALRVVGT
HUMAN11584	HUMAN11584_1to40	1.1746	0.886366819596	EPHVLGAVLYWLLLPCALLAACLLRFSGLSLVYLLFLLLEPHVLGAVLYWLLLPCALLAACLLRFSGLSLVYLLFLLLEPHVLGAVLYWLLLPCALLAACLLRFSGLSLVYLLFLLLEPHVLGAVLYWLLLPCALLAACLLRFSGLSLVYLLFLLLEPHVLGAVLYWLLLPCALLAACLLRFSGLSLVYLLFLLLEPHVLGAVLYWLLLPCALLAACLLRFSGLSLVYLLFLLLEPHVLGAVLYWLLLPCALLAAC
HUMAN14978	HUMAN14978_1to58	1.12928	0.852164563829	ARSYGGRVLAAMTLLGIAAAVLAALGAQLLFQLQAGRAELRGLRAEGLGQELGAGPGARSYGGRVLAAMTLLGIAAAVLAALGAQLLFQLQAGRAELRGLRAEGLGQELGAGPGARSYGGRVLAAMTLLGIAAAVLAALGAQLLFQLQAGRAELRGLRAEGLGQELGAGPGARSYGGRVLAAMTLLGIAAAVLAALGAQLLFQLQAGRAELRGLRAEGLGQELGAGPGARSYGGRVLAAMTLLGIAAAVLAALGAQ
HUMAN17462	HUMAN17462_1to35	1.30174	0.982303675198	AFHVEGLIAIIVFYLLILLVGIWAAWRTKNSGSAAFHVEGLIAIIVFYLLILLVGIWAAWRTKNSGSAAFHVEGLIAIIVFYLLILLVGIWAAWRTKNSGSAAFHVEGLIAIIVFYLLILLVGIWAAWRTKNSGSAAFHVEGLIAIIVFYLLILLVGIWAAWRTKNSGSAAFHVEGLIAIIVFYLLILLVGIWAAWRTKNSGSAAFHVEGLIAIIVFYLLILLVGIWAAWRTKNSGSAAFHVEGLIAIIVFYLLIL
HUMAN19215	HUMAN19215_296to325	1.0006	0.755058544114	QKKNRKMLVILILFVIIIVLIVVLVGVKSRQKKNRKMLVILILFVIIIVLIVVLVGVKSRQKKNRKMLVILILFVIIIVLIVVLVGVKSRQKKNRKMLVILILFVIIIVLIVVLVGVKSRQKKNRKMLVILILFVIIIVLIVVLVGVKSRQKKNRKMLVILILFVIIIVLIVVLVGVKSRQKKNRKMLVILILFVIIIVLIVVLVGVKSRQKKNRKMLVILILFVIIIVLIVVLVGVKSRQKKNRKMLVILILFVI
HUMAN19781	HUMAN19781_1to34	1.09763	0.828280763827	KKKLVVLGLLAVVLVLVIVGLCLWLPSASKEPDKKKLVVLGLLAVVLVLVIVGLCLWLPSASKEPDKKKLVVLGLLAVVLVLVIVGLCLWLPSASKEPDKKKLVVLGLLAVVLVLVIVGLCLWLPSASKEPDKKKLVVLGLLAVVLVLVIVGLCLWLPSASKEPDKKKLVVLGLLAVVLVLVIVGLCLWLPSASKEPDKKKLVVLGLLAVVLVLVIVGLCLWLPSASKEPDKKKLVVLGLLAVVLVLVIVGLCLWL
HUMAN19901	HUMAN19901_1to34	1.32519	1.0	ARGYGATVSLVLLGLGLALAVIVLAVVLSRHQAARGYGATVSLVLLGLGLALAVIVLAVVLSRHQAARGYGATVSLVLLGLGLALAVIVLAVVLSRHQAARGYGATVSLVLLGLGLALAVIVLAVVLSRHQAARGYGATVSLVLLGLGLALAVIVLAVVLSRHQAARGYGATVSLVLLGLGLALAVIVLAVVLSRHQAARGYGATVSLVLLGLGLALAVIVLAVVLSRHQAARGYGATVSLVLLGLGLALAVIVLA
HUMAN19910	HUMAN19910_1to33	1.08113	0.815828270959	KKKLVVLGLLAVVLVLVIVGLCLWLPSASKEPKKKLVVLGLLAVVLVLVIVGLCLWLPSASKEPKKKLVVLGLLAVVLVLVIVGLCLWLPSASKEPKKKLVVLGLLAVVLVLVIVGLCLWLPSASKEPKKKLVVLGLLAVVLVLVIVGLCLWLPSASKEPKKKLVVLGLLAVVLVLVIVGLCLWLPSASKEPKKKLVVLGLLAVVLVLVIVGLCLWLPSASKEPKKKLVVLGLLAVVLVLVIVGLCLWLPSASKEP
HUMAN20711	HUMAN20711_1to43	1.01133	0.763157863962	FTVLTRQPCEQAGLKALYRTPTIIALVVLLVSIVVLVSITVIFTVLTRQPCEQAGLKALYRTPTIIALVVLLVSIVVLVSITVIFTVLTRQPCEQAGLKALYRTPTIIALVVLLVSIVVLVSITVIFTVLTRQPCEQAGLKALYRTPTIIALVVLLVSIVVLVSITVIFTVLTRQPCEQAGLKALYRTPTIIALVVLLVSIVVLVSITVIFTVLTRQPCEQAGLKALYRTPTIIALVVLLVSIVVLVSITVIFTVL
HUMAN21673	HUMAN21673_329to358	1.07835	0.813734444392	SNIRTRSESIRSLQSVRRSEVRIYYDYTDVSNIRTRSESIRSLQSVRRSEVRIYYDYTDVSNIRTRSESIRSLQSVRRSEVRIYYDYTDVSNIRTRSESIRSLQSVRRSEVRIYYDYTDVSNIRTRSESIRSLQSVRRSEVRIYYDYTDVSNIRTRSESIRSLQSVRRSEVRIYYDYTDVSNIRTRSESIRSLQSVRRSEVRIYYDYTDVSNIRTRSESIRSLQSVRRSEVRIYYDYTDVSNIRTRSESIRSLQSV
HUMAN22345	HUMAN22345_486to515	1.17453	0.886310776721	PASAAAAAAAAAAAAAAVIPTVSTPPPFQGPASAAAAAAAAAAAAAAVIPTVSTPPPFQGPASAAAAAAAAAAAAAAVIPTVSTPPPFQGPASAAAAAAAAAAAAAAVIPTVSTPPPFQGPASAAAAAAAAAAAAAAVIPTVSTPPPFQGPASAAAAAAAAAAAAAAVIPTVSTPPPFQGPASAAAAAAAAAAAAAAVIPTVSTPPPFQGPASAAAAAAAAAAAAAAVIPTVSTPPPFQGPASAAAAAAAAAAAAA
HUMAN24554	HUMAN24554_203to236	1.32334	0.998601177044	AAAPGTAAAAAAAAAAAAAFGQYQPQQLQTDRMQAAAPGTAAAAAAAAAAAAAFGQYQPQQLQTDRMQAAAPGTAAAAAAAAAAAAAFGQYQPQQLQTDRMQAAAPGTAAAAAAAAAAAAAFGQYQPQQLQTDRMQAAAPGTAAAAAAAAAAAAAFGQYQPQQLQTDRMQAAAPGTAAAAAAAAAAAAAFGQYQPQQLQTDRMQAAAPGTAAAAAAAAAAAAAFGQYQPQQLQTDRMQAAAPGTAAAAAAAAAAAA
HUMAN25519	HUMAN25519_1to52	0.959978	0.724408309134	EKVQYLTRSAIRRASTIEMPQQARQKLQNLFINFCLILICLLLICIIVMLLEKVQYLTRSAIRRASTIEMPQQARQKLQNLFINFCLILICLLLICIIVMLLEKVQYLTRSAIRRASTIEMPQQARQKLQNLFINFCLILICLLLICIIVMLLEKVQYLTRSAIRRASTIEMPQQARQKLQNLFINFCLILICLLLICIIVMLLEKVQYLTRSAIRRASTIEMPQQARQKLQNLFINFCLILICLLLICIIVMLLE
HUMAN26023	HUMAN26023_39to94	1.19799	0.904011509389	LISSLRVVGVVIAVGIFLFLIALVGLIGAVKHHQVLLFFYMIILLLVFIVQFSVSCLISSLRVVGVVIAVGIFLFLIALVGLIGAVKHHQVLLFFYMIILLLVFIVQFSVSCLISSLRVVGVVIAVGIFLFLIALVGLIGAVKHHQVLLFFYMIILLLVFIVQFSVSCLISSLRVVGVVIAVGIFLFLIALVGLIGAVKHHQVLLFFYMIILLLVFIVQFSVSCLISSLRVVGVVIAVGIFLFLIALVGLIGAVKH
HUMAN26658	HUMAN26658_1to35	0.945118	0.713195191395	AAAAAAAAATNGTGGSSGMEVDAAVVPSVMACGVAAAAAAAAATNGTGGSSGMEVDAAVVPSVMACGVAAAAAAAAATNGTGGSSGMEVDAAVVPSVMACGVAAAAAAAAATNGTGGSSGMEVDAAVVPSVMACGVAAAAAAAAATNGTGGSSGMEVDAAVVPSVMACGVAAAAAAAAATNGTGGSSGMEVDAAVVPSVMACGVAAAAAAAAATNGTGGSSGMEVDAAVVPSVMACGVAAAAAAAAATNGTGGSSG
HUMAN27044	HUMAN27044_1to35	1.06138	0.800930941415	AGAAAAVAAGAAAGAAAAAVSVAAPGRASAPPPPAGAAAAVAAGAAAGAAAAAVSVAAPGRASAPPPPAGAAAAVAAGAAAGAAAAAVSVAAPGRASAPPPPAGAAAAVAAGAAAGAAAAAVSVAAPGRASAPPPPAGAAAAVAAGAAAGAAAAAVSVAAPGRASAPPPPAGAAAAVAAGAAAGAAAAAVSVAAPGRASAPPPPAGAAAAVAAGAAAGAAAAAVSVAAPGRASAPPPPAGAAAAVAAGAAAGAAAA
HUMAN27863	HUMAN27863_1to40	1.11336	0.840150428791	AGEVSAATGRFSLERLGLPGLALAAALLLLALCLLVRRTAGEVSAATGRFSLERLGLPGLALAAALLLLALCLLVRRTAGEVSAATGRFSLERLGLPGLALAAALLLLALCLLVRRTAGEVSAATGRFSLERLGLPGLALAAALLLLALCLLVRRTAGEVSAATGRFSLERLGLPGLALAAALLLLALCLLVRRTAGEVSAATGRFSLERLGLPGLALAAALLLLALCLLVRRTAGEVSAATGRFSLERLGLPGLA
HUMAN29208	HUMAN29208_1to49	1.13028	0.852923436527	KAPGRLVLIILCSVVFSAVYILLCCWAGLPLCLATCLDHHFPTGSRPTKAPGRLVLIILCSVVFSAVYILLCCWAGLPLCLATCLDHHFPTGSRPTKAPGRLVLIILCSVVFSAVYILLCCWAGLPLCLATCLDHHFPTGSRPTKAPGRLVLIILCSVVFSAVYILLCCWAGLPLCLATCLDHHFPTGSRPTKAPGRLVLIILCSVVFSAVYILLCCWAGLPLCLATCLDHHFPTGSRPTKAPGRLVLIILCSVVF
HUMAN30008	HUMAN30008_472to524	0.987084	0.744862968874	LSGQIVYVCSSLLAVLLTALCLVLAQWSVPLLSGDLLWTAVVVLLLLLIIGIILSGQIVYVCSSLLAVLLTALCLVLAQWSVPLLSGDLLWTAVVVLLLLLIIGIILSGQIVYVCSSLLAVLLTALCLVLAQWSVPLLSGDLLWTAVVVLLLLLIIGIILSGQIVYVCSSLLAVLLTALCLVLAQWSVPLLSGDLLWTAVVVLLLLLIIGIILSGQIVYVCSSLLAVLLTALCLVLAQWSVPLLSGDLLWTAVVVL
HUMAN30365	HUMAN30365_1to31	1.12951	0.852337010364	AASAALSAAAAAAALSGLAVRLSRSAAARGAASAALSAAAAAAALSGLAVRLSRSAAARGAASAALSAAAAAAALSGLAVRLSRSAAARGAASAALSAAAAAAALSGLAVRLSRSAAARGAASAALSAAAAAAALSGLAVRLSRSAAARGAASAALSAAAAAAALSGLAVRLSRSAAARGAASAALSAAAAAAALSGLAVRLSRSAAARGAASAALSAAAAAAALSGLAVRLSRSAAARGAASAALSAAAAAAALS
HUMAN30373	HUMAN30373_1to31	1.12951	0.852337010364	AASAALSAAAAAAALSGLAVRLSRSAAARGAASAALSAAAAAAALSGLAVRLSRSAAARGAASAALSAAAAAAALSGLAVRLSRSAAARGAASAALSAAAAAAALSGLAVRLSRSAAARGAASAALSAAAAAAALSGLAVRLSRSAAARGAASAALSAAAAAAALSGLAVRLSRSAAARGAASAALSAAAAAAALSGLAVRLSRSAAARGAASAALSAAAAAAALSGLAVRLSRSAAARGAASAALSAAAAAAALS
