## Supplementary File 5 for "Discovering molecular features of intrinsically disordered regions by using evolution for contrastive learning": filter_103_idr_activations.txt

HUMAN04628	HUMAN04628_199to233	1.67831	0.636068006941	TQNSEQPAPEENDQLQFVLQEEFSSDDSTTNAQSTQNSEQPAPEENDQLQFVLQEEFSSDDSTTNAQSTQNSEQPAPEENDQLQFVLQEEFSSDDSTTNAQSTQNSEQPAPEENDQLQFVLQEEFSSDDSTTNAQSTQNSEQPAPEENDQLQFVLQEEFSSDDSTTNAQSTQNSEQPAPEENDQLQFVLQEEFSSDDSTTNAQSTQNSEQPAPEENDQLQFVLQEEFSSDDSTTNAQSTQNSEQPAPEENDQLQFV
HUMAN00243	HUMAN00243_95to125	1.73882	0.658998681484	LTDAESKYSEMNNQIDIMQLQAAQTVTQTSALTDAESKYSEMNNQIDIMQLQAAQTVTQTSALTDAESKYSEMNNQIDIMQLQAAQTVTQTSALTDAESKYSEMNNQIDIMQLQAAQTVTQTSALTDAESKYSEMNNQIDIMQLQAAQTVTQTSALTDAESKYSEMNNQIDIMQLQAAQTVTQTSALTDAESKYSEMNNQIDIMQLQAAQTVTQTSALTDAESKYSEMNNQIDIMQLQAAQTVTQTSALTDAESKY
HUMAN00806	HUMAN00806_189to222	1.52342	0.577366217439	TPVTMQVGEGQQVQIVQAQPQGQAQQAQSGTGQTTPVTMQVGEGQQVQIVQAQPQGQAQQAQSGTGQTTPVTMQVGEGQQVQIVQAQPQGQAQQAQSGTGQTTPVTMQVGEGQQVQIVQAQPQGQAQQAQSGTGQTTPVTMQVGEGQQVQIVQAQPQGQAQQAQSGTGQTTPVTMQVGEGQQVQIVQAQPQGQAQQAQSGTGQTTPVTMQVGEGQQVQIVQAQPQGQAQQAQSGTGQTTPVTMQVGEGQQVQIVQA
HUMAN03206	HUMAN03206_1to32	1.57969	0.598689544075	AAATAAAALAAADPPPAMPQAAGAGGPTTRRAAATAAAALAAADPPPAMPQAAGAGGPTTRRAAATAAAALAAADPPPAMPQAAGAGGPTTRRAAATAAAALAAADPPPAMPQAAGAGGPTTRRAAATAAAALAAADPPPAMPQAAGAGGPTTRRAAATAAAALAAADPPPAMPQAAGAGGPTTRRAAATAAAALAAADPPPAMPQAAGAGGPTTRRAAATAAAALAAADPPPAMPQAAGAGGPTTRRAAATAAAA
HUMAN03514	HUMAN03514_615to661	1.55998	0.59121890256	PRPTTPTAAAATAAAAAAAGAATAAPVLVDGDLNLGSVVKESCEPSCPRPTTPTAAAATAAAAAAAGAATAAPVLVDGDLNLGSVVKESCEPSCPRPTTPTAAAATAAAAAAAGAATAAPVLVDGDLNLGSVVKESCEPSCPRPTTPTAAAATAAAAAAAGAATAAPVLVDGDLNLGSVVKESCEPSCPRPTTPTAAAATAAAAAAAGAATAAPVLVDGDLNLGSVVKESCEPSCPRPTTPTAAAATAAAAAAAGA
HUMAN05867	HUMAN05867_444to543	1.89508	0.718221163699	SETYLMKHMRKHNPPDLQQQVQAAAAAAAVAQAQAQAQAQAQAQAQAQAQAQASQASQQQQQQQQQQQQQQQQPPPHFQSPGAAPQGGGGGDSNPNPPPQSETYLMKHMRKHNPPDLQQQVQAAAAAAAVAQAQAQAQAQAQAQAQAQAQAQASQASQQQQQQQQQQQQQQQQPPPHFQSPGAAPQGGGGGDSNPNPPPQSETYLMKHMRKHNPPDLQQQVQAAAAAAAVAQAQAQAQAQAQAQAQAQAQAQASQA
HUMAN06764	HUMAN06764_310to342	1.53899	0.583266558164	NYNYDDEDEDENAMDADGGDDDDQGSDDEYSDDNYNYDDEDEDENAMDADGGDDDDQGSDDEYSDDNYNYDDEDEDENAMDADGGDDDDQGSDDEYSDDNYNYDDEDEDENAMDADGGDDDDQGSDDEYSDDNYNYDDEDEDENAMDADGGDDDDQGSDDEYSDDNYNYDDEDEDENAMDADGGDDDDQGSDDEYSDDNYNYDDEDEDENAMDADGGDDDDQGSDDEYSDDNYNYDDEDEDENAMDADGGDDDDQG
HUMAN07776	HUMAN07776_244to273	2.16326	0.819860471521	IKAAQHQANQAAVAAQAAAAAATVMAFPPGIKAAQHQANQAAVAAQAAAAAATVMAFPPGIKAAQHQANQAAVAAQAAAAAATVMAFPPGIKAAQHQANQAAVAAQAAAAAATVMAFPPGIKAAQHQANQAAVAAQAAAAAATVMAFPPGIKAAQHQANQAAVAAQAAAAAATVMAFPPGIKAAQHQANQAAVAAQAAAAAATVMAFPPGIKAAQHQANQAAVAAQAAAAAATVMAFPPGIKAAQHQANQAAVAAQ
HUMAN08132	HUMAN08132_378to420	1.63345	0.619063606105	GIQLPSTAAAAAAAAAQAAALQLNGAVPLGALNPAALTALSPAGIQLPSTAAAAAAAAAQAAALQLNGAVPLGALNPAALTALSPAGIQLPSTAAAAAAAAAQAAALQLNGAVPLGALNPAALTALSPAGIQLPSTAAAAAAAAAQAAALQLNGAVPLGALNPAALTALSPAGIQLPSTAAAAAAAAAQAAALQLNGAVPLGALNPAALTALSPAGIQLPSTAAAAAAAAAQAAALQLNGAVPLGALNPAALTALS
HUMAN09259	HUMAN09259_93to136	1.5341	0.581413569799	GLKKRDKKNKTKKTKAAAAAAAAAPAAAATAPTTAATTAATAAQGLKKRDKKNKTKKTKAAAAAAAAAPAAAATAPTTAATTAATAAQGLKKRDKKNKTKKTKAAAAAAAAAPAAAATAPTTAATTAATAAQGLKKRDKKNKTKKTKAAAAAAAAAPAAAATAPTTAATTAATAAQGLKKRDKKNKTKKTKAAAAAAAAAPAAAATAPTTAATTAATAAQGLKKRDKKNKTKKTKAAAAAAAAAPAAAATAPTTAA
HUMAN12145	HUMAN12145_1to80	1.57937	0.598568011459	AAASGYTDLREKLKSMTSRDNYKAGSREAAAAAAAAVAAAAAAAAAAEPYPVSGAKRKYQEDSDPERSDYEEQQLQKEEAAASGYTDLREKLKSMTSRDNYKAGSREAAAAAAAAVAAAAAAAAAAEPYPVSGAKRKYQEDSDPERSDYEEQQLQKEEAAASGYTDLREKLKSMTSRDNYKAGSREAAAAAAAAVAAAAAAAAAAEPYPVSGAKRKYQEDSDPERSDYEEQQLQKEEAAASGYTDLREKLKSMTSR
HUMAN18123	HUMAN18123_1to51	1.56342	0.592523955027	TMESGAENQQSGDAAVTEAENQQMTVQAQPQIATLAQVSMPAAHATSSAPTMESGAENQQSGDAAVTEAENQQMTVQAQPQIATLAQVSMPAAHATSSAPTMESGAENQQSGDAAVTEAENQQMTVQAQPQIATLAQVSMPAAHATSSAPTMESGAENQQSGDAAVTEAENQQMTVQAQPQIATLAQVSMPAAHATSSAPTMESGAENQQSGDAAVTEAENQQMTVQAQPQIATLAQVSMPAAHATSSAPTMESGA
HUMAN20522	HUMAN20522_313to345	1.94444	0.736929099408	NYNYDSDEDEEQMETEDSEFSEQESEDEYSDDDNYNYDSDEDEEQMETEDSEFSEQESEDEYSDDDNYNYDSDEDEEQMETEDSEFSEQESEDEYSDDDNYNYDSDEDEEQMETEDSEFSEQESEDEYSDDDNYNYDSDEDEEQMETEDSEFSEQESEDEYSDDDNYNYDSDEDEEQMETEDSEFSEQESEDEYSDDDNYNYDSDEDEEQMETEDSEFSEQESEDEYSDDDNYNYDSDEDEEQMETEDSEFSEQES
HUMAN20776	HUMAN20776_255to300	2.16048	0.818805261197	GMEQRRTTASTTAATPAAVPAGTTAAAAAAAAAAAAAAVTSGVATKGMEQRRTTASTTAATPAAVPAGTTAAAAAAAAAAAAAAVTSGVATKGMEQRRTTASTTAATPAAVPAGTTAAAAAAAAAAAAAAVTSGVATKGMEQRRTTASTTAATPAAVPAGTTAAAAAAAAAAAAAAVTSGVATKGMEQRRTTASTTAATPAAVPAGTTAAAAAAAAAAAAAAVTSGVATKGMEQRRTTASTTAATPAAVPAGTTAA
HUMAN22345	HUMAN22345_486to515	2.63858	1.0	PASAAAAAAAAAAAAAAVIPTVSTPPPFQGPASAAAAAAAAAAAAAAVIPTVSTPPPFQGPASAAAAAAAAAAAAAAVIPTVSTPPPFQGPASAAAAAAAAAAAAAAVIPTVSTPPPFQGPASAAAAAAAAAAAAAAVIPTVSTPPPFQGPASAAAAAAAAAAAAAAVIPTVSTPPPFQGPASAAAAAAAAAAAAAAVIPTVSTPPPFQGPASAAAAAAAAAAAAAAVIPTVSTPPPFQGPASAAAAAAAAAAAAA
HUMAN24554	HUMAN24554_203to236	2.34158	0.887442274266	AAAPGTAAAAAAAAAAAAAFGQYQPQQLQTDRMQAAAPGTAAAAAAAAAAAAAFGQYQPQQLQTDRMQAAAPGTAAAAAAAAAAAAAFGQYQPQQLQTDRMQAAAPGTAAAAAAAAAAAAAFGQYQPQQLQTDRMQAAAPGTAAAAAAAAAAAAAFGQYQPQQLQTDRMQAAAPGTAAAAAAAAAAAAAFGQYQPQQLQTDRMQAAAPGTAAAAAAAAAAAAAFGQYQPQQLQTDRMQAAAPGTAAAAAAAAAAAA
HUMAN25145	HUMAN25145_24to97	1.92101	0.728049086165	SRRFSPPSSSLQPGKMSDVSPVVAAQQQQQQQQQQQQQQQQQQQQQQQEAAAAAAAAAAAAAAAAAVPRLRPPHSRRFSPPSSSLQPGKMSDVSPVVAAQQQQQQQQQQQQQQQQQQQQQQQEAAAAAAAAAAAAAAAAAVPRLRPPHSRRFSPPSSSLQPGKMSDVSPVVAAQQQQQQQQQQQQQQQQQQQQQQQEAAAAAAAAAAAAAAAAAVPRLRPPHSRRFSPPSSSLQPGKMSDVSPVVAAQQQQQQQQQ
HUMAN26658	HUMAN26658_1to35	1.51038	0.572422686281	AAAAAAAAATNGTGGSSGMEVDAAVVPSVMACGVAAAAAAAAATNGTGGSSGMEVDAAVVPSVMACGVAAAAAAAAATNGTGGSSGMEVDAAVVPSVMACGVAAAAAAAAATNGTGGSSGMEVDAAVVPSVMACGVAAAAAAAAATNGTGGSSGMEVDAAVVPSVMACGVAAAAAAAAATNGTGGSSGMEVDAAVVPSVMACGVAAAAAAAAATNGTGGSSGMEVDAAVVPSVMACGVAAAAAAAAATNGTGGSSG
HUMAN27044	HUMAN27044_1to35	1.62514	0.615916272793	AGAAAAVAAGAAAGAAAAAVSVAAPGRASAPPPPAGAAAAVAAGAAAGAAAAAVSVAAPGRASAPPPPAGAAAAVAAGAAAGAAAAAVSVAAPGRASAPPPPAGAAAAVAAGAAAGAAAAAVSVAAPGRASAPPPPAGAAAAVAAGAAAGAAAAAVSVAAPGRASAPPPPAGAAAAVAAGAAAGAAAAAVSVAAPGRASAPPPPAGAAAAVAAGAAAGAAAAAVSVAAPGRASAPPPPAGAAAAVAAGAAAGAAAA
HUMAN30202	HUMAN30202_1763to1792	1.73422	0.657254982114	QQQQQQQQQQQQQQVAAAAGAATEHPPGSPQQQQQQQQQQQQQQVAAAAGAATEHPPGSPQQQQQQQQQQQQQQVAAAAGAATEHPPGSPQQQQQQQQQQQQQQVAAAAGAATEHPPGSPQQQQQQQQQQQQQQVAAAAGAATEHPPGSPQQQQQQQQQQQQQQVAAAAGAATEHPPGSPQQQQQQQQQQQQQQVAAAAGAATEHPPGSPQQQQQQQQQQQQQQVAAAAGAATEHPPGSPQQQQQQQQQQQQQQVA
