## Supplementary File 5 for "Discovering molecular features of intrinsically disordered regions by using evolution for contrastive learning": filter_104_idr_activations.txt

HUMAN01337	HUMAN01337_1to43	1.06592	0.714449478976	ANNSPALTGNSQPQHQAAAAAAQQQQQCGGGGATKPAVSGKQANNSPALTGNSQPQHQAAAAAAQQQQQCGGGGATKPAVSGKQANNSPALTGNSQPQHQAAAAAAQQQQQCGGGGATKPAVSGKQANNSPALTGNSQPQHQAAAAAAQQQQQCGGGGATKPAVSGKQANNSPALTGNSQPQHQAAAAAAQQQQQCGGGGATKPAVSGKQANNSPALTGNSQPQHQAAAAAAQQQQQCGGGGATKPAVSGKQANNS
HUMAN01688	HUMAN01688_1to108	0.842746	0.564863818366	SCQQNQQQCQPPPKCPPKCTPKCPPKCPPKCPPQCPAPCFPAVSSCCGPSSGSCCGPSSGGCCSSGAGGCSLSHHRPRLFHRRRHQSPDCCESEPSGGSGCCHSSGGSCQQNQQQCQPPPKCPPKCTPKCPPKCPPKCPPQCPAPCFPAVSSCCGPSSGSCCGPSSGGCCSSGAGGCSLSHHRPRLFHRRRHQSPDCCESEPSGGSGCCHSSGGSCQQNQQQCQPPPKCPPKCTPKCPPKCPPKCPPQCPAPCFPA
HUMAN01689	HUMAN01689_1to109	0.845719	0.566856492319	SCQQNQQQCQPPPKCPPKCTPKCPPKCPPKCLPQCPAPCSPAVSSCCGPISGGCCGPSSGGCCNSGAGGCCLSHHRPRLFHRRRHQSPDCCESEPSGGSGCCHSSGGCSCQQNQQQCQPPPKCPPKCTPKCPPKCPPKCLPQCPAPCSPAVSSCCGPISGGCCGPSSGGCCNSGAGGCCLSHHRPRLFHRRRHQSPDCCESEPSGGSGCCHSSGGCSCQQNQQQCQPPPKCPPKCTPKCPPKCPPKCLPQCPAPCS
HUMAN01694	HUMAN01694_1to117	0.973089	0.652228096966	SCQQSQQQCQPPPKCTPKCPPKCPTPKCPPKCPPKCPPVSSCCSVSSGGCCGSSSGGCCSSGGGGCCSSGGGGCCLSHHRRRRSHRHRPQSSDCCSQPSAGSSCCGGGSGQHSGGCSCQQSQQQCQPPPKCTPKCPPKCPTPKCPPKCPPKCPPVSSCCSVSSGGCCGSSSGGCCSSGGGGCCSSGGGGCCLSHHRRRRSHRHRPQSSDCCSQPSAGSSCCGGGSGQHSGGCSCQQSQQQCQPPPKCTPKCPPKCP
HUMAN01695	HUMAN01695_1to117	0.874484	0.586136985128	SCQQSQQQCQPPPKCTPKCPPKCPTPKCPPKCPPKCPPVSSCCSVSSGGCCGSSSGGSCGSSSGGCCSSGGGGCCLSHHRHHRSHRHRPQSSDCCSQPSGGSSCCGGGSGQHSGGCSCQQSQQQCQPPPKCTPKCPPKCPTPKCPPKCPPKCPPVSSCCSVSSGGCCGSSSGGSCGSSSGGCCSSGGGGCCLSHHRHHRSHRHRPQSSDCCSQPSGGSSCCGGGSGQHSGGCSCQQSQQQCQPPPKCTPKCPPKCP
HUMAN01696	HUMAN01696_1to114	0.933205	0.625495351946	SCQQSQQQCQPPPKCTPKCTPKCPAPKCPPKCPPVSSCCSVSSGGCCGSSSGGGCGSNSGGCCSSGGGGCCLSHHRRHRSHRRRPQSSDCCSQPSGGSSCCGGGSSQHSGGCCSCQQSQQQCQPPPKCTPKCTPKCPAPKCPPKCPPVSSCCSVSSGGCCGSSSGGGCGSNSGGCCSSGGGGCCLSHHRRHRSHRRRPQSSDCCSQPSGGSSCCGGGSSQHSGGCCSCQQSQQQCQPPPKCTPKCTPKCPAPKCPP
HUMAN01697	HUMAN01697_1to118	0.957349	0.641678247118	SCQQSQQQCQPPPKCTPKCPPKCPTPKCPPKCPPKCPPVSSCCSVSSGGCCGSSSGGSCGSSSGGCCSSGGGGCCLSHHRRRRSHCHRPQSSGCCSQPSGGSSCCGGGSGQHSGGCCSCQQSQQQCQPPPKCTPKCPPKCPTPKCPPKCPPKCPPVSSCCSVSSGGCCGSSSGGSCGSSSGGCCSSGGGGCCLSHHRRRRSHCHRPQSSGCCSQPSGGSSCCGGGSGQHSGGCCSCQQSQQQCQPPPKCTPKCPPK
HUMAN01698	HUMAN01698_1to118	0.952761	0.638603141871	SCQQNQQQCQPPPKCIPKCPPKCLTPRCPPKCPPKCPPVSSCCSVSSGGCCGSSSGGSCGSSSGGCCSSGGGGCCLSHHRRRRSHCHRPQSSGCCSQPSGGSSCCGGGSGQHSGGCCSCQQNQQQCQPPPKCIPKCPPKCLTPRCPPKCPPKCPPVSSCCSVSSGGCCGSSSGGSCGSSSGGCCSSGGGGCCLSHHRRRRSHCHRPQSSGCCSQPSGGSSCCGGGSGQHSGGCCSCQQNQQQCQPPPKCIPKCPPK
HUMAN01699	HUMAN01699_1to110	0.886989	0.594518736361	SCQQSQQQCQPPPKCTPKCPPKCPTPKCPPKCPPKCPPVSSCCSVSSGGCCGSSSGGGCSSGGGGCCLSHHRRHRSHRHRLQSSGCCSQPSGGSSCCGGDSGQHSGGCCSCQQSQQQCQPPPKCTPKCPPKCPTPKCPPKCPPKCPPVSSCCSVSSGGCCGSSSGGGCSSGGGGCCLSHHRRHRSHRHRLQSSGCCSQPSGGSSCCGGDSGQHSGGCCSCQQSQQQCQPPPKCTPKCPPKCPTPKCPPKCPPKCPP
HUMAN07776	HUMAN07776_244to273	0.843708	0.565508467047	IKAAQHQANQAAVAAQAAAAAATVMAFPPGIKAAQHQANQAAVAAQAAAAAATVMAFPPGIKAAQHQANQAAVAAQAAAAAATVMAFPPGIKAAQHQANQAAVAAQAAAAAATVMAFPPGIKAAQHQANQAAVAAQAAAAAATVMAFPPGIKAAQHQANQAAVAAQAAAAAATVMAFPPGIKAAQHQANQAAVAAQAAAAAATVMAFPPGIKAAQHQANQAAVAAQAAAAAATVMAFPPGIKAAQHQANQAAVAAQ
HUMAN08132	HUMAN08132_378to420	0.865803	0.58031804799	GIQLPSTAAAAAAAAAQAAALQLNGAVPLGALNPAALTALSPAGIQLPSTAAAAAAAAAQAAALQLNGAVPLGALNPAALTALSPAGIQLPSTAAAAAAAAAQAAALQLNGAVPLGALNPAALTALSPAGIQLPSTAAAAAAAAAQAAALQLNGAVPLGALNPAALTALSPAGIQLPSTAAAAAAAAAQAAALQLNGAVPLGALNPAALTALSPAGIQLPSTAAAAAAAAAQAAALQLNGAVPLGALNPAALTALS
HUMAN08727	HUMAN08727_1to61	0.928046	0.622037716263	RPEPGGCCCRRTVRANGCVANGEVRNGYVRSSAAAAAAAAAGQIHHVTQNGGLYKRPFNERPEPGGCCCRRTVRANGCVANGEVRNGYVRSSAAAAAAAAAGQIHHVTQNGGLYKRPFNERPEPGGCCCRRTVRANGCVANGEVRNGYVRSSAAAAAAAAAGQIHHVTQNGGLYKRPFNERPEPGGCCCRRTVRANGCVANGEVRNGYVRSSAAAAAAAAAGQIHHVTQNGGLYKRPFNERPEPGGCCCRRTVRAN
HUMAN12316	HUMAN12316_299to334	0.85468	0.572862919309	KVKGCKTPLQSFLGIAEQHGGPQNGTLITQTLSQANKVKGCKTPLQSFLGIAEQHGGPQNGTLITQTLSQANKVKGCKTPLQSFLGIAEQHGGPQNGTLITQTLSQANKVKGCKTPLQSFLGIAEQHGGPQNGTLITQTLSQANKVKGCKTPLQSFLGIAEQHGGPQNGTLITQTLSQANKVKGCKTPLQSFLGIAEQHGGPQNGTLITQTLSQANKVKGCKTPLQSFLGIAEQHGGPQNGTLITQTLSQANKVKG
HUMAN12628	HUMAN12628_1to105	1.49195	1.0	GCCPGDCFTCCTQEQNCCEECCCQPGCCGCCGSCCGCGGSGCGGSGCGGSCCGSSCCGSGCGGCGGCGGCGGGCCGSSCCGSSCCGSGCCGPVCCQPTPICDTKGCCPGDCFTCCTQEQNCCEECCCQPGCCGCCGSCCGCGGSGCGGSGCGGSCCGSSCCGSGCGGCGGCGGCGGGCCGSSCCGSSCCGSGCCGPVCCQPTPICDTKGCCPGDCFTCCTQEQNCCEECCCQPGCCGCCGSCCGCGGSGCGGSGCG
HUMAN14577	HUMAN14577_1to38	0.880006	0.589838081958	AEIHNGGELCDFMENGEIFSEHSCLNAHMGTENTGDTAEIHNGGELCDFMENGEIFSEHSCLNAHMGTENTGDTAEIHNGGELCDFMENGEIFSEHSCLNAHMGTENTGDTAEIHNGGELCDFMENGEIFSEHSCLNAHMGTENTGDTAEIHNGGELCDFMENGEIFSEHSCLNAHMGTENTGDTAEIHNGGELCDFMENGEIFSEHSCLNAHMGTENTGDTAEIHNGGELCDFMENGEIFSEHSCLNAHMGTENT
HUMAN22345	HUMAN22345_486to515	0.945822	0.633952091129	PASAAAAAAAAAAAAAAVIPTVSTPPPFQGPASAAAAAAAAAAAAAAVIPTVSTPPPFQGPASAAAAAAAAAAAAAAVIPTVSTPPPFQGPASAAAAAAAAAAAAAAVIPTVSTPPPFQGPASAAAAAAAAAAAAAAVIPTVSTPPPFQGPASAAAAAAAAAAAAAAVIPTVSTPPPFQGPASAAAAAAAAAAAAAAVIPTVSTPPPFQGPASAAAAAAAAAAAAAAVIPTVSTPPPFQGPASAAAAAAAAAAAAA
HUMAN22810	HUMAN22810_507to541	0.86513	0.579867241364	WSRNKHSTVNGHYHNGILNGKYKRNGHIKHEKKVKWSRNKHSTVNGHYHNGILNGKYKRNGHIKHEKKVKWSRNKHSTVNGHYHNGILNGKYKRNGHIKHEKKVKWSRNKHSTVNGHYHNGILNGKYKRNGHIKHEKKVKWSRNKHSTVNGHYHNGILNGKYKRNGHIKHEKKVKWSRNKHSTVNGHYHNGILNGKYKRNGHIKHEKKVKWSRNKHSTVNGHYHNGILNGKYKRNGHIKHEKKVKWSRNKHSTVNG
HUMAN23009	HUMAN23009_1to30	0.89773	0.601718019097	NSTLFSQVENHSVHSNFSEKNAQLLAFENNSTLFSQVENHSVHSNFSEKNAQLLAFENNSTLFSQVENHSVHSNFSEKNAQLLAFENNSTLFSQVENHSVHSNFSEKNAQLLAFENNSTLFSQVENHSVHSNFSEKNAQLLAFENNSTLFSQVENHSVHSNFSEKNAQLLAFENNSTLFSQVENHSVHSNFSEKNAQLLAFENNSTLFSQVENHSVHSNFSEKNAQLLAFENNSTLFSQVENHSVHSNFSEKNAQL
HUMAN26658	HUMAN26658_1to35	1.12699	0.755383951092	AAAAAAAAATNGTGGSSGMEVDAAVVPSVMACGVAAAAAAAAATNGTGGSSGMEVDAAVVPSVMACGVAAAAAAAAATNGTGGSSGMEVDAAVVPSVMACGVAAAAAAAAATNGTGGSSGMEVDAAVVPSVMACGVAAAAAAAAATNGTGGSSGMEVDAAVVPSVMACGVAAAAAAAAATNGTGGSSGMEVDAAVVPSVMACGVAAAAAAAAATNGTGGSSGMEVDAAVVPSVMACGVAAAAAAAAATNGTGGSSG
HUMAN30202	HUMAN30202_1763to1792	1.01487	0.680231402349	QQQQQQQQQQQQQQVAAAAGAATEHPPGSPQQQQQQQQQQQQQQVAAAAGAATEHPPGSPQQQQQQQQQQQQQQVAAAAGAATEHPPGSPQQQQQQQQQQQQQQVAAAAGAATEHPPGSPQQQQQQQQQQQQQQVAAAAGAATEHPPGSPQQQQQQQQQQQQQQVAAAAGAATEHPPGSPQQQQQQQQQQQQQQVAAAAGAATEHPPGSPQQQQQQQQQQQQQQVAAAAGAATEHPPGSPQQQQQQQQQQQQQQVA
