## Supplementary File 5 for "Discovering molecular features of intrinsically disordered regions by using evolution for contrastive learning": filter_105_idr_activations.txt

HUMAN30506	HUMAN30506_111to151	1.47708	0.660054719271	LVSYGNTFFVVLIVILVLLVIDAVREIRKYDDVTEKVNLQLVSYGNTFFVVLIVILVLLVIDAVREIRKYDDVTEKVNLQLVSYGNTFFVVLIVILVLLVIDAVREIRKYDDVTEKVNLQLVSYGNTFFVVLIVILVLLVIDAVREIRKYDDVTEKVNLQLVSYGNTFFVVLIVILVLLVIDAVREIRKYDDVTEKVNLQLVSYGNTFFVVLIVILVLLVIDAVREIRKYDDVTEKVNLQLVSYGNTFFVVLIVIL
HUMAN01288	HUMAN01288_1to32	1.62873	0.727821808655	VCVLVLAAAAGAVAVFLILRIWVVLRSMDVTVCVLVLAAAAGAVAVFLILRIWVVLRSMDVTVCVLVLAAAAGAVAVFLILRIWVVLRSMDVTVCVLVLAAAAGAVAVFLILRIWVVLRSMDVTVCVLVLAAAAGAVAVFLILRIWVVLRSMDVTVCVLVLAAAAGAVAVFLILRIWVVLRSMDVTVCVLVLAAAAGAVAVFLILRIWVVLRSMDVTVCVLVLAAAAGAVAVFLILRIWVVLRSMDVTVCVLVLAA
HUMAN02129	HUMAN02129_105to141	1.7757	0.793494468943	LRRQMWWRGCKIKAIMALVAAILLLVIIILIVMKYRTLRRQMWWRGCKIKAIMALVAAILLLVIIILIVMKYRTLRRQMWWRGCKIKAIMALVAAILLLVIIILIVMKYRTLRRQMWWRGCKIKAIMALVAAILLLVIIILIVMKYRTLRRQMWWRGCKIKAIMALVAAILLLVIIILIVMKYRTLRRQMWWRGCKIKAIMALVAAILLLVIIILIVMKYRTLRRQMWWRGCKIKAIMALVAAILLLVIIILIVMK
HUMAN03358	HUMAN03358_1to32	1.73068	0.773377785638	SFLQDPSFFTMGMWSIGAGALGAAALALLLASFLQDPSFFTMGMWSIGAGALGAAALALLLASFLQDPSFFTMGMWSIGAGALGAAALALLLASFLQDPSFFTMGMWSIGAGALGAAALALLLASFLQDPSFFTMGMWSIGAGALGAAALALLLASFLQDPSFFTMGMWSIGAGALGAAALALLLASFLQDPSFFTMGMWSIGAGALGAAALALLLASFLQDPSFFTMGMWSIGAGALGAAALALLLASFLQDPSF
HUMAN04085	HUMAN04085_1to49	1.48147	0.66201389503	PRYGASLRQSCPRSGREQGQDGTAGAPGLLWMGLVLALALALALALALPRYGASLRQSCPRSGREQGQDGTAGAPGLLWMGLVLALALALALALALPRYGASLRQSCPRSGREQGQDGTAGAPGLLWMGLVLALALALALALALPRYGASLRQSCPRSGREQGQDGTAGAPGLLWMGLVLALALALALALALPRYGASLRQSCPRSGREQGQDGTAGAPGLLWMGLVLALALALALALALPRYGASLRQSCPRSGR
HUMAN07570	HUMAN07570_1to39	1.8323	0.818790358925	APLLLQLAVLGAALAAAALVLISIVAFTTATKMPALHRAPLLLQLAVLGAALAAAALVLISIVAFTTATKMPALHRAPLLLQLAVLGAALAAAALVLISIVAFTTATKMPALHRAPLLLQLAVLGAALAAAALVLISIVAFTTATKMPALHRAPLLLQLAVLGAALAAAALVLISIVAFTTATKMPALHRAPLLLQLAVLGAALAAAALVLISIVAFTTATKMPALHRAPLLLQLAVLGAALAAAALVLISIVAFT
HUMAN08834	HUMAN08834_1to30	1.57176	0.702364349798	GKESGWDSGRAAVAAVVGGVVAVGTVLVAGKESGWDSGRAAVAAVVGGVVAVGTVLVAGKESGWDSGRAAVAAVVGGVVAVGTVLVAGKESGWDSGRAAVAAVVGGVVAVGTVLVAGKESGWDSGRAAVAAVVGGVVAVGTVLVAGKESGWDSGRAAVAAVVGGVVAVGTVLVAGKESGWDSGRAAVAAVVGGVVAVGTVLVAGKESGWDSGRAAVAAVVGGVVAVGTVLVAGKESGWDSGRAAVAAVVGGVVAVG
HUMAN11103	HUMAN11103_1to30	1.89377	0.846259411533	DRLQTALLVVLVLLAVALQATEAGPYGANDRLQTALLVVLVLLAVALQATEAGPYGANDRLQTALLVVLVLLAVALQATEAGPYGANDRLQTALLVVLVLLAVALQATEAGPYGANDRLQTALLVVLVLLAVALQATEAGPYGANDRLQTALLVVLVLLAVALQATEAGPYGANDRLQTALLVVLVLLAVALQATEAGPYGANDRLQTALLVVLVLLAVALQATEAGPYGANDRLQTALLVVLVLLAVALQATEAG
HUMAN12019	HUMAN12019_1to33	1.5912	0.711051620004	MRAVWEALAALAAVACLVGAVRGGPGLSMFAGMRAVWEALAALAAVACLVGAVRGGPGLSMFAGMRAVWEALAALAAVACLVGAVRGGPGLSMFAGMRAVWEALAALAAVACLVGAVRGGPGLSMFAGMRAVWEALAALAAVACLVGAVRGGPGLSMFAGMRAVWEALAALAAVACLVGAVRGGPGLSMFAGMRAVWEALAALAAVACLVGAVRGGPGLSMFAGMRAVWEALAALAAVACLVGAVRGGPGLSMFAG
HUMAN13353	HUMAN13353_25to62	1.95432	0.873316311691	LAVIILFITAVLLLILFAIVFGLLTSTENTQCEAGEEELAVIILFITAVLLLILFAIVFGLLTSTENTQCEAGEEELAVIILFITAVLLLILFAIVFGLLTSTENTQCEAGEEELAVIILFITAVLLLILFAIVFGLLTSTENTQCEAGEEELAVIILFITAVLLLILFAIVFGLLTSTENTQCEAGEEELAVIILFITAVLLLILFAIVFGLLTSTENTQCEAGEEELAVIILFITAVLLLILFAIVFGLLTSTE
HUMAN19215	HUMAN19215_296to325	1.81506	0.811084008357	QKKNRKMLVILILFVIIIVLIVVLVGVKSRQKKNRKMLVILILFVIIIVLIVVLVGVKSRQKKNRKMLVILILFVIIIVLIVVLVGVKSRQKKNRKMLVILILFVIIIVLIVVLVGVKSRQKKNRKMLVILILFVIIIVLIVVLVGVKSRQKKNRKMLVILILFVIIIVLIVVLVGVKSRQKKNRKMLVILILFVIIIVLIVVLVGVKSRQKKNRKMLVILILFVIIIVLIVVLVGVKSRQKKNRKMLVILILFVI
HUMAN19561	HUMAN19561_1to30	1.51396	0.676533466012	GRRDAQLLAALLVLGLCALAGSEKPSPCQGRRDAQLLAALLVLGLCALAGSEKPSPCQGRRDAQLLAALLVLGLCALAGSEKPSPCQGRRDAQLLAALLVLGLCALAGSEKPSPCQGRRDAQLLAALLVLGLCALAGSEKPSPCQGRRDAQLLAALLVLGLCALAGSEKPSPCQGRRDAQLLAALLVLGLCALAGSEKPSPCQGRRDAQLLAALLVLGLCALAGSEKPSPCQGRRDAQLLAALLVLGLCALAGSEK
HUMAN19781	HUMAN19781_1to34	2.14287	0.957569765472	KKKLVVLGLLAVVLVLVIVGLCLWLPSASKEPDKKKLVVLGLLAVVLVLVIVGLCLWLPSASKEPDKKKLVVLGLLAVVLVLVIVGLCLWLPSASKEPDKKKLVVLGLLAVVLVLVIVGLCLWLPSASKEPDKKKLVVLGLLAVVLVLVIVGLCLWLPSASKEPDKKKLVVLGLLAVVLVLVIVGLCLWLPSASKEPDKKKLVVLGLLAVVLVLVIVGLCLWLPSASKEPDKKKLVVLGLLAVVLVLVIVGLCLWL
HUMAN19901	HUMAN19901_1to34	2.23782	1.0	ARGYGATVSLVLLGLGLALAVIVLAVVLSRHQAARGYGATVSLVLLGLGLALAVIVLAVVLSRHQAARGYGATVSLVLLGLGLALAVIVLAVVLSRHQAARGYGATVSLVLLGLGLALAVIVLAVVLSRHQAARGYGATVSLVLLGLGLALAVIVLAVVLSRHQAARGYGATVSLVLLGLGLALAVIVLAVVLSRHQAARGYGATVSLVLLGLGLALAVIVLAVVLSRHQAARGYGATVSLVLLGLGLALAVIVLA
HUMAN19910	HUMAN19910_1to33	2.13103	0.952282153698	KKKLVVLGLLAVVLVLVIVGLCLWLPSASKEPKKKLVVLGLLAVVLVLVIVGLCLWLPSASKEPKKKLVVLGLLAVVLVLVIVGLCLWLPSASKEPKKKLVVLGLLAVVLVLVIVGLCLWLPSASKEPKKKLVVLGLLAVVLVLVIVGLCLWLPSASKEPKKKLVVLGLLAVVLVLVIVGLCLWLPSASKEPKKKLVVLGLLAVVLVLVIVGLCLWLPSASKEPKKKLVVLGLLAVVLVLVIVGLCLWLPSASKEP
HUMAN21879	HUMAN21879_98to135	1.987	0.887919783424	LLGSRTQLELVLAGASLLLAALLLGCLVALGVQYHRDPLLGSRTQLELVLAGASLLLAALLLGCLVALGVQYHRDPLLGSRTQLELVLAGASLLLAALLLGCLVALGVQYHRDPLLGSRTQLELVLAGASLLLAALLLGCLVALGVQYHRDPLLGSRTQLELVLAGASLLLAALLLGCLVALGVQYHRDPLLGSRTQLELVLAGASLLLAALLLGCLVALGVQYHRDPLLGSRTQLELVLAGASLLLAALLLGCLV
HUMAN25754	HUMAN25754_16to46	1.47796	0.660447055164	LAVLQRDRIKLLFFDILVFLSVFLLFLLFLVLAVLQRDRIKLLFFDILVFLSVFLLFLLFLVLAVLQRDRIKLLFFDILVFLSVFLLFLLFLVLAVLQRDRIKLLFFDILVFLSVFLLFLLFLVLAVLQRDRIKLLFFDILVFLSVFLLFLLFLVLAVLQRDRIKLLFFDILVFLSVFLLFLLFLVLAVLQRDRIKLLFFDILVFLSVFLLFLLFLVLAVLQRDRIKLLFFDILVFLSVFLLFLLFLVLAVLQRDR
HUMAN26023	HUMAN26023_39to94	1.61825	0.7231370038	LISSLRVVGVVIAVGIFLFLIALVGLIGAVKHHQVLLFFYMIILLLVFIVQFSVSCLISSLRVVGVVIAVGIFLFLIALVGLIGAVKHHQVLLFFYMIILLLVFIVQFSVSCLISSLRVVGVVIAVGIFLFLIALVGLIGAVKHHQVLLFFYMIILLLVFIVQFSVSCLISSLRVVGVVIAVGIFLFLIALVGLIGAVKHHQVLLFFYMIILLLVFIVQFSVSCLISSLRVVGVVIAVGIFLFLIALVGLIGAVKH
HUMAN29038	HUMAN29038_1to45	1.51488	0.676944606327	ALLDLALEGMAVFGFVLFLVLWLMHFMAIIYTRLHLNKKATDKQALLDLALEGMAVFGFVLFLVLWLMHFMAIIYTRLHLNKKATDKQALLDLALEGMAVFGFVLFLVLWLMHFMAIIYTRLHLNKKATDKQALLDLALEGMAVFGFVLFLVLWLMHFMAIIYTRLHLNKKATDKQALLDLALEGMAVFGFVLFLVLWLMHFMAIIYTRLHLNKKATDKQALLDLALEGMAVFGFVLFLVLWLMHFMAIIYTRLHL
HUMAN29430	HUMAN29430_1to31	1.98948	0.889025781769	RQGLLVLALVLVLVLVLAAGSQVQEWYPRERQGLLVLALVLVLVLVLAAGSQVQEWYPRERQGLLVLALVLVLVLVLAAGSQVQEWYPRERQGLLVLALVLVLVLVLAAGSQVQEWYPRERQGLLVLALVLVLVLVLAAGSQVQEWYPRERQGLLVLALVLVLVLVLAAGSQVQEWYPRERQGLLVLALVLVLVLVLAAGSQVQEWYPRERQGLLVLALVLVLVLVLAAGSQVQEWYPRERQGLLVLALVLVLVLV
