## Supplementary File 5 for "Discovering molecular features of intrinsically disordered regions by using evolution for contrastive learning": filter_106_idr_activations.txt

HUMAN20092	HUMAN20092_775to807	1.71922	0.832448196278	LPPIEGRSPRSPRNNPVPPEAKSPVLNPGERPLPPIEGRSPRSPRNNPVPPEAKSPVLNPGERPLPPIEGRSPRSPRNNPVPPEAKSPVLNPGERPLPPIEGRSPRSPRNNPVPPEAKSPVLNPGERPLPPIEGRSPRSPRNNPVPPEAKSPVLNPGERPLPPIEGRSPRSPRNNPVPPEAKSPVLNPGERPLPPIEGRSPRSPRNNPVPPEAKSPVLNPGERPLPPIEGRSPRSPRNNPVPPEAKSPVLNPGERP
HUMAN00451	HUMAN00451_1to117	1.46972	0.711641649481	MMKIPWGSIPVLMLLLLLGLIDISQAQLSCTGPPAIPGIPGIPGTPGPDGQPGTPGIKGEKGLPGLAGDHGEFGEKGDPGIPGNPGKVGPKGPMGPKGGPGAPGAPGPKGESGDYKMMKIPWGSIPVLMLLLLLGLIDISQAQLSCTGPPAIPGIPGIPGTPGPDGQPGTPGIKGEKGLPGLAGDHGEFGEKGDPGIPGNPGKVGPKGPMGPKGGPGAPGAPGPKGESGDYKMMKIPWGSIPVLMLLLLLGLIDIS
HUMAN00529	HUMAN00529_474to520	1.98294	0.96014135718	APKSSLKFSPGPCPGPGPGPSPGPGPGPSPGPGPGPSPCPGPSPSPQAPKSSLKFSPGPCPGPGPGPSPGPGPGPSPGPGPGPSPCPGPSPSPQAPKSSLKFSPGPCPGPGPGPSPGPGPGPSPGPGPGPSPCPGPSPSPQAPKSSLKFSPGPCPGPGPGPSPGPGPGPSPGPGPGPSPCPGPSPSPQAPKSSLKFSPGPCPGPGPGPSPGPGPGPSPGPGPGPSPCPGPSPSPQAPKSSLKFSPGPCPGPGPGPS
HUMAN01309	HUMAN01309_213to250	1.53607	0.743765348096	TGAILPPSPKVEIMPPPPKPKDMTVPILVSKPPVFTGKTGAILPPSPKVEIMPPPPKPKDMTVPILVSKPPVFTGKTGAILPPSPKVEIMPPPPKPKDMTVPILVSKPPVFTGKTGAILPPSPKVEIMPPPPKPKDMTVPILVSKPPVFTGKTGAILPPSPKVEIMPPPPKPKDMTVPILVSKPPVFTGKTGAILPPSPKVEIMPPPPKPKDMTVPILVSKPPVFTGKTGAILPPSPKVEIMPPPPKPKDMTVPIL
HUMAN01687	HUMAN01687_1to108	1.55432	0.752606232609	SCQQNQQQCQPPPKCPPKCTPKCPPKCPPKCPPQCPAPCSPAVSSCCGPSSGSCCGPSSGGCCSSGGGGCCLSHHRPRLFHRRRHQSPDCCESEPSGASGCCHSSGGSCQQNQQQCQPPPKCPPKCTPKCPPKCPPKCPPQCPAPCSPAVSSCCGPSSGSCCGPSSGGCCSSGGGGCCLSHHRPRLFHRRRHQSPDCCESEPSGASGCCHSSGGSCQQNQQQCQPPPKCPPKCTPKCPPKCPPKCPPQCPAPCSPA
HUMAN01689	HUMAN01689_1to109	1.61929	0.784060421744	SCQQNQQQCQPPPKCPPKCTPKCPPKCPPKCLPQCPAPCSPAVSSCCGPISGGCCGPSSGGCCNSGAGGCCLSHHRPRLFHRRRHQSPDCCESEPSGGSGCCHSSGGCSCQQNQQQCQPPPKCPPKCTPKCPPKCPPKCLPQCPAPCSPAVSSCCGPISGGCCGPSSGGCCNSGAGGCCLSHHRPRLFHRRRHQSPDCCESEPSGGSGCCHSSGGCSCQQNQQQCQPPPKCPPKCTPKCPPKCPPKCLPQCPAPCS
HUMAN01690	HUMAN01690_1to104	1.60466	0.776977208856	SCQQNQQQCQPPPKCPPKCPPKCPPKCRPQCPAPCPPPVSSCCGPSSGGCCGSSSGGCCSSGGGGCCLSHHRPRLFHRHRHQSPDCCECEPSGGSGCCHSSGDSCQQNQQQCQPPPKCPPKCPPKCPPKCRPQCPAPCPPPVSSCCGPSSGGCCGSSSGGCCSSGGGGCCLSHHRPRLFHRHRHQSPDCCECEPSGGSGCCHSSGDSCQQNQQQCQPPPKCPPKCPPKCPPKCRPQCPAPCPPPVSSCCGPSSGGC
HUMAN01698	HUMAN01698_1to118	1.45615	0.705071867649	SCQQNQQQCQPPPKCIPKCPPKCLTPRCPPKCPPKCPPVSSCCSVSSGGCCGSSSGGSCGSSSGGCCSSGGGGCCLSHHRRRRSHCHRPQSSGCCSQPSGGSSCCGGGSGQHSGGCCSCQQNQQQCQPPPKCIPKCPPKCLTPRCPPKCPPKCPPVSSCCSVSSGGCCGSSSGGSCGSSSGGCCSSGGGGCCLSHHRRRRSHCHRPQSSGCCSQPSGGSSCCGGGSGQHSGGCCSCQQNQQQCQPPPKCIPKCPPK
HUMAN01703	HUMAN01703_1to108	1.89093	0.915589048282	SQQKQKQCAPPQQCCPPPQQRCPPPQQCCPPPQQCCPPPQQCCPPPQQCCPPPQQCCPPPQQCCPPPQQYCPPPQQTKQPCQPPPKCQEPCAPKCPPPQQCQTSKQKSQQKQKQCAPPQQCCPPPQQRCPPPQQCCPPPQQCCPPPQQCCPPPQQCCPPPQQCCPPPQQCCPPPQQYCPPPQQTKQPCQPPPKCQEPCAPKCPPPQQCQTSKQKSQQKQKQCAPPQQCCPPPQQRCPPPQQCCPPPQQCCPPPQQC
HUMAN01707	HUMAN01707_1to89	1.46364	0.708696477338	SSQQQKQPCTPPPQLQQQQVKQPCQPPPQEPCIPKTKEPCHPKVPEPCHPKVPEPCQPKVPEPCHPKVPEPCPSIVTPAPAQQKTKQKSSQQQKQPCTPPPQLQQQQVKQPCQPPPQEPCIPKTKEPCHPKVPEPCHPKVPEPCQPKVPEPCHPKVPEPCPSIVTPAPAQQKTKQKSSQQQKQPCTPPPQLQQQQVKQPCQPPPQEPCIPKTKEPCHPKVPEPCHPKVPEPCQPKVPEPCHPKVPEPCPSIVTPAP
HUMAN03682	HUMAN03682_189to220	1.84092	0.89137599754	SCPALGRPLREDPKTPLTCGCAQRPSIPCSGKSCPALGRPLREDPKTPLTCGCAQRPSIPCSGKSCPALGRPLREDPKTPLTCGCAQRPSIPCSGKSCPALGRPLREDPKTPLTCGCAQRPSIPCSGKSCPALGRPLREDPKTPLTCGCAQRPSIPCSGKSCPALGRPLREDPKTPLTCGCAQRPSIPCSGKSCPALGRPLREDPKTPLTCGCAQRPSIPCSGKSCPALGRPLREDPKTPLTCGCAQRPSIPCSGK
HUMAN03896	HUMAN03896_456to504	1.52971	0.740689956677	PEALRMRAPADPAPAPADPASPQHQLAGPAPLLSTPAPEARPVIGALGLPEALRMRAPADPAPAPADPASPQHQLAGPAPLLSTPAPEARPVIGALGLPEALRMRAPADPAPAPADPASPQHQLAGPAPLLSTPAPEARPVIGALGLPEALRMRAPADPAPAPADPASPQHQLAGPAPLLSTPAPEARPVIGALGLPEALRMRAPADPAPAPADPASPQHQLAGPAPLLSTPAPEARPVIGALGLPEALRMRAPAD
HUMAN03913	HUMAN03913_193to225	1.71927	0.832472554671	YQQGVGYVPITGMPAVCSPGMVPVALPPAAVNAYQQGVGYVPITGMPAVCSPGMVPVALPPAAVNAYQQGVGYVPITGMPAVCSPGMVPVALPPAAVNAYQQGVGYVPITGMPAVCSPGMVPVALPPAAVNAYQQGVGYVPITGMPAVCSPGMVPVALPPAAVNAYQQGVGYVPITGMPAVCSPGMVPVALPPAAVNAYQQGVGYVPITGMPAVCSPGMVPVALPPAAVNAYQQGVGYVPITGMPAVCSPGMVPVA
HUMAN04184	HUMAN04184_332to391	1.5073	0.729837542217	ARMGSSSMPGGSTPVSSANVMSGISSVPTPSPLGPLAGSPVIAAANPLGMPVPAATGAQQARMGSSSMPGGSTPVSSANVMSGISSVPTPSPLGPLAGSPVIAAANPLGMPVPAATGAQQARMGSSSMPGGSTPVSSANVMSGISSVPTPSPLGPLAGSPVIAAANPLGMPVPAATGAQQARMGSSSMPGGSTPVSSANVMSGISSVPTPSPLGPLAGSPVIAAANPLGMPVPAATGAQQARMGSSSMPGGSTPVS
HUMAN04876	HUMAN04876_220to250	1.46456	0.709142720789	GLPQHCSSHLLKPVSSKCPSLTSECHRPPSQGLPQHCSSHLLKPVSSKCPSLTSECHRPPSQGLPQHCSSHLLKPVSSKCPSLTSECHRPPSQGLPQHCSSHLLKPVSSKCPSLTSECHRPPSQGLPQHCSSHLLKPVSSKCPSLTSECHRPPSQGLPQHCSSHLLKPVSSKCPSLTSECHRPPSQGLPQHCSSHLLKPVSSKCPSLTSECHRPPSQGLPQHCSSHLLKPVSSKCPSLTSECHRPPSQGLPQHCSS
HUMAN05016	HUMAN05016_1to70	1.46122	0.707524561572	SYKPIAPAPSSTPGSSTPGPGTPVPTGSVPSPSGSVPGAGAPFRPLFNDFGPPSMGYVQAMKPPGAQGSSYKPIAPAPSSTPGSSTPGPGTPVPTGSVPSPSGSVPGAGAPFRPLFNDFGPPSMGYVQAMKPPGAQGSSYKPIAPAPSSTPGSSTPGPGTPVPTGSVPSPSGSVPGAGAPFRPLFNDFGPPSMGYVQAMKPPGAQGSSYKPIAPAPSSTPGSSTPGPGTPVPTGSVPSPSGSVPGAGAPFRPLFND
HUMAN05480	HUMAN05480_308to351	1.55061	0.750805789494	PTEVTDLKPQVPPPTPPPVAAVPPTPQPLAPTPSAPCPATPAGPPTEVTDLKPQVPPPTPPPVAAVPPTPQPLAPTPSAPCPATPAGPPTEVTDLKPQVPPPTPPPVAAVPPTPQPLAPTPSAPCPATPAGPPTEVTDLKPQVPPPTPPPVAAVPPTPQPLAPTPSAPCPATPAGPPTEVTDLKPQVPPPTPPPVAAVPPTPQPLAPTPSAPCPATPAGPPTEVTDLKPQVPPPTPPPVAAVPPTPQPLAPTPSAP
HUMAN05542	HUMAN05542_425to551	1.46679	0.710224187261	GAKLSSLPQIPTPTLPPPPSETDFMLQVFQPSPSLAPRMPFSIGQVTMPMVMPSADPRSLSFPILNPALSQPSQPSSPLPGSHGRNSPGLGSLVSPHGPHMPPAASIPPPPGLGGVKASAETPRPQPGAKLSSLPQIPTPTLPPPPSETDFMLQVFQPSPSLAPRMPFSIGQVTMPMVMPSADPRSLSFPILNPALSQPSQPSSPLPGSHGRNSPGLGSLVSPHGPHMPPAASIPPPPGLGGVKASAETPRPQPGA
HUMAN05685	HUMAN05685_971to1018	1.46433	0.70903264625	RSPSAQEPRGSCCPSNPDPDDRYYNEAGISLYLAQTARGTAAPGEGPVRSPSAQEPRGSCCPSNPDPDDRYYNEAGISLYLAQTARGTAAPGEGPVRSPSAQEPRGSCCPSNPDPDDRYYNEAGISLYLAQTARGTAAPGEGPVRSPSAQEPRGSCCPSNPDPDDRYYNEAGISLYLAQTARGTAAPGEGPVRSPSAQEPRGSCCPSNPDPDDRYYNEAGISLYLAQTARGTAAPGEGPVRSPSAQEPRGSCCPSN
HUMAN07175	HUMAN07175_1to33	1.47123	0.712373613419	AAAVPRAAFLSPLLPLLLGFLLLSAPHGGSGLAAAVPRAAFLSPLLPLLLGFLLLSAPHGGSGLAAAVPRAAFLSPLLPLLLGFLLLSAPHGGSGLAAAVPRAAFLSPLLPLLLGFLLLSAPHGGSGLAAAVPRAAFLSPLLPLLLGFLLLSAPHGGSGLAAAVPRAAFLSPLLPLLLGFLLLSAPHGGSGLAAAVPRAAFLSPLLPLLLGFLLLSAPHGGSGLAAAVPRAAFLSPLLPLLLGFLLLSAPHGGSGL
HUMAN07839	HUMAN07839_1to1429	1.45922	0.706557498737	GPRLSVWLLLLPAALLLHEEHSRAAAKGGCAGSGCGKCDCHGVKGQKGERGLPGLQGVIGFPGMQGPEGPQGPPGQKGDTGEPGLPGTKGTRGPPGASGYPGNPGLPGIPGQDGPPGPPGIPGCNGTKGSKGDMGPPGVPGFQGPKGLPGLQGIKGDQGDQGVPGAKGLPGPPGPPGPYDIIKGEPGLPGPEGPPGLKGLQGLPGPKGQQGVTGLVGIPGPPGIPGFDGAPGQKGEMGPAGPTGPRGFPGPPGPDG
HUMAN08609	HUMAN08609_1to82	1.6174	0.783147674662	SFPPHLNRPPMGIPALPPGIPPPQFPGFPPPVPPGTPMIPVPMSIMAPAPTVLVPTVSMVGKHLGARKDHPGLKAKENDENSFPPHLNRPPMGIPALPPGIPPPQFPGFPPPVPPGTPMIPVPMSIMAPAPTVLVPTVSMVGKHLGARKDHPGLKAKENDENSFPPHLNRPPMGIPALPPGIPPPQFPGFPPPVPPGTPMIPVPMSIMAPAPTVLVPTVSMVGKHLGARKDHPGLKAKENDENSFPPHLNRPPMGI
HUMAN09271	HUMAN09271_1to82	1.52036	0.736159122414	DPGPKGHCHCGGHGHPPGHCGPPPGHGPGPCGPPPHHGPGPCGPPPGHGPGPCGPPPHHGPGPCGPPPGHGPGHPPPGPHHDPGPKGHCHCGGHGHPPGHCGPPPGHGPGPCGPPPHHGPGPCGPPPGHGPGPCGPPPHHGPGPCGPPPGHGPGHPPPGPHHDPGPKGHCHCGGHGHPPGHCGPPPGHGPGPCGPPPHHGPGPCGPPPGHGPGPCGPPPHHGPGPCGPPPGHGPGHPPPGPHHDPGPKGHCHCGGH
HUMAN09898	HUMAN09898_1to38	1.4544	0.704222325402	PGGPSPRSPAPLLRPLLLLLCALAPGAPGPAPGRATEPGGPSPRSPAPLLRPLLLLLCALAPGAPGPAPGRATEPGGPSPRSPAPLLRPLLLLLCALAPGAPGPAPGRATEPGGPSPRSPAPLLRPLLLLLCALAPGAPGPAPGRATEPGGPSPRSPAPLLRPLLLLLCALAPGAPGPAPGRATEPGGPSPRSPAPLLRPLLLLLCALAPGAPGPAPGRATEPGGPSPRSPAPLLRPLLLLLCALAPGAPGPAPGR
HUMAN10022	HUMAN10022_440to479	1.55468	0.752779165655	EGNSTVYIPEDPTFKPSGPSVPSVPMVSPLPMASSVPLVPEGNSTVYIPEDPTFKPSGPSVPSVPMVSPLPMASSVPLVPEGNSTVYIPEDPTFKPSGPSVPSVPMVSPLPMASSVPLVPEGNSTVYIPEDPTFKPSGPSVPSVPMVSPLPMASSVPLVPEGNSTVYIPEDPTFKPSGPSVPSVPMVSPLPMASSVPLVPEGNSTVYIPEDPTFKPSGPSVPSVPMVSPLPMASSVPLVPEGNSTVYIPEDPTFKP
HUMAN10747	HUMAN10747_727to825	1.45023	0.702202599029	CHGQEDGGQTPVMASPCCGCCCGDRSSPPTTPLRAPDPSPGGVPLEASLCPASLAPSGISEKSKSSSSFHPAPGNAQSSSQTPKIVNFVSVGPTYMRVSCHGQEDGGQTPVMASPCCGCCCGDRSSPPTTPLRAPDPSPGGVPLEASLCPASLAPSGISEKSKSSSSFHPAPGNAQSSSQTPKIVNFVSVGPTYMRVSCHGQEDGGQTPVMASPCCGCCCGDRSSPPTTPLRAPDPSPGGVPLEASLCPASLAPSG
HUMAN12628	HUMAN12628_1to105	1.87516	0.907956443961	GCCPGDCFTCCTQEQNCCEECCCQPGCCGCCGSCCGCGGSGCGGSGCGGSCCGSSCCGSGCGGCGGCGGCGGGCCGSSCCGSSCCGSGCCGPVCCQPTPICDTKGCCPGDCFTCCTQEQNCCEECCCQPGCCGCCGSCCGCGGSGCGGSGCGGSCCGSSCCGSGCGGCGGCGGCGGGCCGSSCCGSSCCGSGCCGPVCCQPTPICDTKGCCPGDCFTCCTQEQNCCEECCCQPGCCGCCGSCCGCGGSGCGGSGCG
HUMAN12629	HUMAN12629_366to404	1.49793	0.72530209025	KLPSNPCATTNACDKSTGPCISNPCGLRARCGPCNTFGYKLPSNPCATTNACDKSTGPCISNPCGLRARCGPCNTFGYKLPSNPCATTNACDKSTGPCISNPCGLRARCGPCNTFGYKLPSNPCATTNACDKSTGPCISNPCGLRARCGPCNTFGYKLPSNPCATTNACDKSTGPCISNPCGLRARCGPCNTFGYKLPSNPCATTNACDKSTGPCISNPCGLRARCGPCNTFGYKLPSNPCATTNACDKSTGPCIS
HUMAN12630	HUMAN12630_366to404	1.52433	0.738083320019	KLPSNPCATTNACEKPIGSCVTNPCGPRSRCGPCNTFGYKLPSNPCATTNACEKPIGSCVTNPCGPRSRCGPCNTFGYKLPSNPCATTNACEKPIGSCVTNPCGPRSRCGPCNTFGYKLPSNPCATTNACEKPIGSCVTNPCGPRSRCGPCNTFGYKLPSNPCATTNACEKPIGSCVTNPCGPRSRCGPCNTFGYKLPSNPCATTNACEKPIGSCVTNPCGPRSRCGPCNTFGYKLPSNPCATTNACEKPIGSCVT
HUMAN12632	HUMAN12632_366to416	1.78019	0.861970626318	NLPSNPCATTNACSKPIGPCLSNPCTSCVPPAPCTPCAPRPRCGPCNSFVRNLPSNPCATTNACSKPIGPCLSNPCTSCVPPAPCTPCAPRPRCGPCNSFVRNLPSNPCATTNACSKPIGPCLSNPCTSCVPPAPCTPCAPRPRCGPCNSFVRNLPSNPCATTNACSKPIGPCLSNPCTSCVPPAPCTPCAPRPRCGPCNSFVRNLPSNPCATTNACSKPIGPCLSNPCTSCVPPAPCTPCAPRPRCGPCNSFVRN
HUMAN12633	HUMAN12633_414to449	1.89148	0.915855720736	KLPCNPCSTPASCTSCPSCGPVTGGSPSGHGASMGRKLPCNPCSTPASCTSCPSCGPVTGGSPSGHGASMGRKLPCNPCSTPASCTSCPSCGPVTGGSPSGHGASMGRKLPCNPCSTPASCTSCPSCGPVTGGSPSGHGASMGRKLPCNPCSTPASCTSCPSCGPVTGGSPSGHGASMGRKLPCNPCSTPASCTSCPSCGPVTGGSPSGHGASMGRKLPCNPCSTPASCTSCPSCGPVTGGSPSGHGASMGRKLPC
HUMAN12635	HUMAN12635_405to448	1.52641	0.739088478919	CKLPCNPCSTPSCTTCVPSPCVPRTVCVPRTVGMPCSPCPQGRYCKLPCNPCSTPSCTTCVPSPCVPRTVCVPRTVGMPCSPCPQGRYCKLPCNPCSTPSCTTCVPSPCVPRTVCVPRTVGMPCSPCPQGRYCKLPCNPCSTPSCTTCVPSPCVPRTVCVPRTVGMPCSPCPQGRYCKLPCNPCSTPSCTTCVPSPCVPRTVCVPRTVGMPCSPCPQGRYCKLPCNPCSTPSCTTCVPSPCVPRTVCVPRTVGMPC
HUMAN12636	HUMAN12636_406to455	1.60471	0.777003529774	SKLPCNPCAPDYSPSKSCLPCLPAASCGPSAARTNCSPRPICVPCPGGRFSKLPCNPCAPDYSPSKSCLPCLPAASCGPSAARTNCSPRPICVPCPGGRFSKLPCNPCAPDYSPSKSCLPCLPAASCGPSAARTNCSPRPICVPCPGGRFSKLPCNPCAPDYSPSKSCLPCLPAASCGPSAARTNCSPRPICVPCPGGRFSKLPCNPCAPDYSPSKSCLPCLPAASCGPSAARTNCSPRPICVPCPGGRFSKLPCN
HUMAN12637	HUMAN12637_402to440	1.80184	0.872453393505	CKLPPQPCATACKPVIRVPSVPPVPCVPSVPCTPAPQVGCKLPPQPCATACKPVIRVPSVPPVPCVPSVPCTPAPQVGCKLPPQPCATACKPVIRVPSVPPVPCVPSVPCTPAPQVGCKLPPQPCATACKPVIRVPSVPPVPCVPSVPCTPAPQVGCKLPPQPCATACKPVIRVPSVPPVPCVPSVPCTPAPQVGCKLPPQPCATACKPVIRVPSVPPVPCVPSVPCTPAPQVGCKLPPQPCATACKPVIRVPSVP
HUMAN14161	HUMAN14161_1to37	1.52803	0.739875508987	HTVATSGPNASWGAPANASGCPGCGANASDGPVPSPHTVATSGPNASWGAPANASGCPGCGANASDGPVPSPHTVATSGPNASWGAPANASGCPGCGANASDGPVPSPHTVATSGPNASWGAPANASGCPGCGANASDGPVPSPHTVATSGPNASWGAPANASGCPGCGANASDGPVPSPHTVATSGPNASWGAPANASGCPGCGANASDGPVPSPHTVATSGPNASWGAPANASGCPGCGANASDGPVPSPHTVA
HUMAN14265	HUMAN14265_216to464	1.57169	0.761015361719	KPPAPPSLPAGPPGVKRPPPPLMNGLPPRPPLPESLPPPPPGGLPLPPMPPTGPAPSGPPGPPQLPPPAPGVHPPAPVVHPPASGVHPPAPGVHPPAPGVHPPAPGVHPPTSGVHPPAPGVHPPAPGVHPPAPGVHPPAPGVHPPAPGVHPPPSAGVHPQAPGVHPAAPAVHPQAPGVHPPAPGMHPQAPGVHPQPPGVHPSAPGVHPQPPGVHPSNPGVHPPTPMPPMLRPPLPSEGPGNIPPPPPTNKPPAPPS
HUMAN14391	HUMAN14391_634to673	1.53996	0.745648621292	HAWQAGTPPPPSPQPAAFPQSLPFPQSPAFPTASPAPPQSHAWQAGTPPPPSPQPAAFPQSLPFPQSPAFPTASPAPPQSHAWQAGTPPPPSPQPAAFPQSLPFPQSPAFPTASPAPPQSHAWQAGTPPPPSPQPAAFPQSLPFPQSPAFPTASPAPPQSHAWQAGTPPPPSPQPAAFPQSLPFPQSPAFPTASPAPPQSHAWQAGTPPPPSPQPAAFPQSLPFPQSPAFPTASPAPPQSHAWQAGTPPPPSPQPA
HUMAN15577	HUMAN15577_1to71	1.59118	0.770450775728	TSPCSPPLKPPISPPKTPVPQASSIPSPPLPPSPLDFSALPSPPWSQQTPVPPPLPLPPPPAATGPAPRHTSPCSPPLKPPISPPKTPVPQASSIPSPPLPPSPLDFSALPSPPWSQQTPVPPPLPLPPPPAATGPAPRHTSPCSPPLKPPISPPKTPVPQASSIPSPPLPPSPLDFSALPSPPWSQQTPVPPPLPLPPPPAATGPAPRHTSPCSPPLKPPISPPKTPVPQASSIPSPPLPPSPLDFSALPSPPWS
HUMAN15823	HUMAN15823_634to674	1.53139	0.741500248433	AFTDEETEAQTGEGSWPRSPSKSVVEGISSQPGNSPSGTVVAFTDEETEAQTGEGSWPRSPSKSVVEGISSQPGNSPSGTVVAFTDEETEAQTGEGSWPRSPSKSVVEGISSQPGNSPSGTVVAFTDEETEAQTGEGSWPRSPSKSVVEGISSQPGNSPSGTVVAFTDEETEAQTGEGSWPRSPSKSVVEGISSQPGNSPSGTVVAFTDEETEAQTGEGSWPRSPSKSVVEGISSQPGNSPSGTVVAFTDEETEAQ
HUMAN16430	HUMAN16430_1to34	1.46439	0.709058389954	SSPRAVVQLGKAQPAGEELATANQTAQQPSSPASSPRAVVQLGKAQPAGEELATANQTAQQPSSPASSPRAVVQLGKAQPAGEELATANQTAQQPSSPASSPRAVVQLGKAQPAGEELATANQTAQQPSSPASSPRAVVQLGKAQPAGEELATANQTAQQPSSPASSPRAVVQLGKAQPAGEELATANQTAQQPSSPASSPRAVVQLGKAQPAGEELATANQTAQQPSSPASSPRAVVQLGKAQPAGEELATANQT
HUMAN16512	HUMAN16512_1to31	1.58451	0.767222249672	LPRPKAPASPRRPQTPTPSEQDADPGPASPLPRPKAPASPRRPQTPTPSEQDADPGPASPLPRPKAPASPRRPQTPTPSEQDADPGPASPLPRPKAPASPRRPQTPTPSEQDADPGPASPLPRPKAPASPRRPQTPTPSEQDADPGPASPLPRPKAPASPRRPQTPTPSEQDADPGPASPLPRPKAPASPRRPQTPTPSEQDADPGPASPLPRPKAPASPRRPQTPTPSEQDADPGPASPLPRPKAPASPRRPQTP
HUMAN17140	HUMAN17140_1to78	1.45614	0.705067307666	PSPRPRGSPPPAPSGSRVRPPRSGRSPAPRSPTGPNTPRAPGRFESPFSVEAILARPDPCAPAASQPSGSACVHPAFPSPRPRGSPPPAPSGSRVRPPRSGRSPAPRSPTGPNTPRAPGRFESPFSVEAILARPDPCAPAASQPSGSACVHPAFPSPRPRGSPPPAPSGSRVRPPRSGRSPAPRSPTGPNTPRAPGRFESPFSVEAILARPDPCAPAASQPSGSACVHPAFPSPRPRGSPPPAPSGSRVRPPRSGR
HUMAN18349	HUMAN18349_161to192	1.62594	0.787281732637	SRKPSSHRNACPPSPRNCGCGSGGSRSCLLHHSRKPSSHRNACPPSPRNCGCGSGGSRSCLLHHSRKPSSHRNACPPSPRNCGCGSGGSRSCLLHHSRKPSSHRNACPPSPRNCGCGSGGSRSCLLHHSRKPSSHRNACPPSPRNCGCGSGGSRSCLLHHSRKPSSHRNACPPSPRNCGCGSGGSRSCLLHHSRKPSSHRNACPPSPRNCGCGSGGSRSCLLHHSRKPSSHRNACPPSPRNCGCGSGGSRSCLLHH
HUMAN18571	HUMAN18571_332to391	1.51479	0.733462036463	ARMGSSSMPGGSTPVSSANMMSGISSVPTPSPLGPLAGSPVIAAANPLGMPVPAAAGAQQARMGSSSMPGGSTPVSSANMMSGISSVPTPSPLGPLAGSPVIAAANPLGMPVPAAAGAQQARMGSSSMPGGSTPVSSANMMSGISSVPTPSPLGPLAGSPVIAAANPLGMPVPAAAGAQQARMGSSSMPGGSTPVSSANMMSGISSVPTPSPLGPLAGSPVIAAANPLGMPVPAAAGAQQARMGSSSMPGGSTPVS
HUMAN19605	HUMAN19605_1to282	1.47749	0.715401153872	AASTMSVCSSACSDSWQVDACPESCCEPHCCALSCCAPAPCLTLVCTPVSRVSSPCCQAACEPSPCQSGCTSSCTPSCCQQSSCQPACCTSSPCQQACCVPVCCKPVCCLPTCSKDSSSCCQQSSCQPTCSEDSSSCCQQSSCHPACCTSSPCQQACCVPVRCKPVCCKPICCVPVCSGASTSCCQQSSCQPACCTTSCCRPSSSVSLLCRPVCRPACCMPVSSCCAPASSCQASCCRPASCVSLLCRPACSRPAC
HUMAN19612	HUMAN19612_1to369	1.52991	0.740783984691	AASTMSVCSSDLSYGSRVCLPGSCDSCSDSWQVDDCPESCCEPPCCAPAPCLSLVCTPVSYVSSPCCRVTCEPSPCQSGCTSSCTPSCCQQSSCQLACCASSPCQQACCVPVCCKTVCCKPVYCVPVCTCSDDSGSCCQPACCTSSQSQQGCCVPVCCKPVCCVPVCSGASTSCCQQSSCQPACCTTSCCRPSSSVSLLCRPVCRPACCVPVPSCCAPTSSCQASCCRPASCVSLLCRPACSRPACCGPTSTQKSS
HUMAN19615	HUMAN19615_1to292	1.48144	0.717315423411	AASTMSIRSSAYSDSWQVDDCPESCCEPPCCATSCCAPAPCLTLVCTPVSRVSSPCCQVTCEPSPCQSGCTSSCTPSCCQQSSCQPAYCTSSPCQQACCVPVCCKPVCCVPVCCGASSCCQQSSYQPAQSSCQPACCTSSPCQQSYCVPVCCKPVCCKPICCVPVCSGASSLCCQQSGCQPACCTTSCCRPSSSVSLLCRPVCRPACCVPVSSCCAPTSSRQPSYCRQASCVSLLCRPVCSRPACYSFSSGQKSSC
HUMAN19620	HUMAN19620_1to98	1.67753	0.812264208447	CHTSHSSGCPMACPGSPCCVPSTCYPPEGYGTSCCCSAPCVALLCRPLCGVSTCCQPACCVPSPCQVACCVPVSCKPVLCVASFCPTSGCCQPFCPTCHTSHSSGCPMACPGSPCCVPSTCYPPEGYGTSCCCSAPCVALLCRPLCGVSTCCQPACCVPSPCQVACCVPVSCKPVLCVASFCPTSGCCQPFCPTCHTSHSSGCPMACPGSPCCVPSTCYPPEGYGTSCCCSAPCVALLCRPLCGVSTCCQPACCVP
HUMAN19621	HUMAN19621_1to146	1.55458	0.752728428623	CHTSCSSGCQPACCAPSPCQPACCVPSSCQASCCVPVGCQSSVCVPVSFKPAVCLPVSCQSSVCVPMSFKSAVCVPVSCQSSVCVPVSCRPIVCAAPSCQSSLCVPVSCRPVVYAAPSCQSSGCCQPSCTSVLCRPISYSISSCCCHTSCSSGCQPACCAPSPCQPACCVPSSCQASCCVPVGCQSSVCVPVSFKPAVCLPVSCQSSVCVPMSFKSAVCVPVSCQSSVCVPVSCRPIVCAAPSCQSSLCVPVSCRP
HUMAN19622	HUMAN19622_1to95	1.59103	0.7703772965	CHTSCSSGCQPACCAPSPCQASCYIPVGCQSSVCVPVSFKPAVCVPVRCQSSVCVPVSCRPVVYAAPSCQSSGCCQPSCTSVLCRPISCSTPSCCHTSCSSGCQPACCAPSPCQASCYIPVGCQSSVCVPVSFKPAVCVPVRCQSSVCVPVSCRPVVYAAPSCQSSGCCQPSCTSVLCRPISCSTPSCCHTSCSSGCQPACCAPSPCQASCYIPVGCQSSVCVPVSFKPAVCVPVRCQSSVCVPVSCRPVVYAAPS
HUMAN19623	HUMAN19623_1to235	1.50474	0.728597977076	SVCSSDLSYGSRVCLPGSCDSCSDSWQVDDCPESCCEPPCCAPAPCLSLVCTPVSRVSSPCCRVTCEPSPCQSGCTSSCTPSCCQQSSCQPACCTSSPCQQACCVPVCCKTVCCKPVCCMPVCCGPSSSCCQQSSCQPACCISSPCQQSCCVPVCCKPICCVPVCSGASSLCCQQSSCQPACCTTSCCRPSSSVSLLCRPVCRPARRVPVPSCCVPTSSCQPSCGRLASCGSLLSVCSSDLSYGSRVCLPGSCDSC
HUMAN20156	HUMAN20156_1to34	1.54261	0.746933209056	TVRGDVLAPDPASPTTAAASPSVSVIPEGSPTATVRGDVLAPDPASPTTAAASPSVSVIPEGSPTATVRGDVLAPDPASPTTAAASPSVSVIPEGSPTATVRGDVLAPDPASPTTAAASPSVSVIPEGSPTATVRGDVLAPDPASPTTAAASPSVSVIPEGSPTATVRGDVLAPDPASPTTAAASPSVSVIPEGSPTATVRGDVLAPDPASPTTAAASPSVSVIPEGSPTATVRGDVLAPDPASPTTAAASPSVSV
HUMAN20337	HUMAN20337_1to54	1.76379	0.854031175511	PASATAAWHCPPLCLPPLPASAPTSPPNPATRPAPGPGRRARCPQSAHPAPTRPASATAAWHCPPLCLPPLPASAPTSPPNPATRPAPGPGRRARCPQSAHPAPTRPASATAAWHCPPLCLPPLPASAPTSPPNPATRPAPGPGRRARCPQSAHPAPTRPASATAAWHCPPLCLPPLPASAPTSPPNPATRPAPGPGRRARCPQSAHPAPTRPASATAAWHCPPLCLPPLPASAPTSPPNPATRPAPGPGRRARCP
HUMAN20430	HUMAN20430_48to91	1.45354	0.703806905131	SPDGPASPTSGPVGRPGGVSGPSWLQPPGTGAAQSPRKAPRRPGSPDGPASPTSGPVGRPGGVSGPSWLQPPGTGAAQSPRKAPRRPGSPDGPASPTSGPVGRPGGVSGPSWLQPPGTGAAQSPRKAPRRPGSPDGPASPTSGPVGRPGGVSGPSWLQPPGTGAAQSPRKAPRRPGSPDGPASPTSGPVGRPGGVSGPSWLQPPGTGAAQSPRKAPRRPGSPDGPASPTSGPVGRPGGVSGPSWLQPPGTGAAQSP
HUMAN21015	HUMAN21015_1509to1589	1.46139	0.707608719243	SMQPLHPGGPPPHHLPPGVPGLPGIPPPGVMNQGVAPMVGTPAPGGSPYGQQVGVLGPPGQQAPPPYPGPHPAGPPVIQQPSMQPLHPGGPPPHHLPPGVPGLPGIPPPGVMNQGVAPMVGTPAPGGSPYGQQVGVLGPPGQQAPPPYPGPHPAGPPVIQQPSMQPLHPGGPPPHHLPPGVPGLPGIPPPGVMNQGVAPMVGTPAPGGSPYGQQVGVLGPPGQQAPPPYPGPHPAGPPVIQQPSMQPLHPGGPPPH
HUMAN21966	HUMAN21966_1to42	1.4555	0.704754862212	PADIMEKNSSSPVAATPASVNTTPDKPKTASEHRKSSKPIMPADIMEKNSSSPVAATPASVNTTPDKPKTASEHRKSSKPIMPADIMEKNSSSPVAATPASVNTTPDKPKTASEHRKSSKPIMPADIMEKNSSSPVAATPASVNTTPDKPKTASEHRKSSKPIMPADIMEKNSSSPVAATPASVNTTPDKPKTASEHRKSSKPIMPADIMEKNSSSPVAATPASVNTTPDKPKTASEHRKSSKPIMPADIMEKNSS
HUMAN22073	HUMAN22073_1to57	1.61008	0.779604798349	AAAAEPGARAWLGGGSPRPGSPACSPVLGSGGRARPGPGPGPGPERAGVRAPGPAAAAAAEPGARAWLGGGSPRPGSPACSPVLGSGGRARPGPGPGPGPERAGVRAPGPAAAAAAEPGARAWLGGGSPRPGSPACSPVLGSGGRARPGPGPGPGPERAGVRAPGPAAAAAAEPGARAWLGGGSPRPGSPACSPVLGSGGRARPGPGPGPGPERAGVRAPGPAAAAAAEPGARAWLGGGSPRPGSPACSPVLGSGG
HUMAN22148	HUMAN22148_1to53	1.50928	0.730797851659	LEGLGSPASPRAAASASVAGSSGPAACSPPSSSAPRSPESPAPRRGGVRASVLEGLGSPASPRAAASASVAGSSGPAACSPPSSSAPRSPESPAPRRGGVRASVLEGLGSPASPRAAASASVAGSSGPAACSPPSSSAPRSPESPAPRRGGVRASVLEGLGSPASPRAAASASVAGSSGPAACSPPSSSAPRSPESPAPRRGGVRASVLEGLGSPASPRAAASASVAGSSGPAACSPPSSSAPRSPESPAPRRGGV
HUMAN22616	HUMAN22616_1to32	1.71512	0.830462698642	LLRSKPALPPPLMLLLLGPLGPLSPGALPRPLLRSKPALPPPLMLLLLGPLGPLSPGALPRPLLRSKPALPPPLMLLLLGPLGPLSPGALPRPLLRSKPALPPPLMLLLLGPLGPLSPGALPRPLLRSKPALPPPLMLLLLGPLGPLSPGALPRPLLRSKPALPPPLMLLLLGPLGPLSPGALPRPLLRSKPALPPPLMLLLLGPLGPLSPGALPRPLLRSKPALPPPLMLLLLGPLGPLSPGALPRPLLRSKPAL
HUMAN23860	HUMAN23860_1to30	1.49739	0.725038765632	VRPLNPRPLPPVVLMLLLLLPPSPLPLAAVRPLNPRPLPPVVLMLLLLLPPSPLPLAAVRPLNPRPLPPVVLMLLLLLPPSPLPLAAVRPLNPRPLPPVVLMLLLLLPPSPLPLAAVRPLNPRPLPPVVLMLLLLLPPSPLPLAAVRPLNPRPLPPVVLMLLLLLPPSPLPLAAVRPLNPRPLPPVVLMLLLLLPPSPLPLAAVRPLNPRPLPPVVLMLLLLLPPSPLPLAAVRPLNPRPLPPVVLMLLLLLPPSP
HUMAN24272	HUMAN24272_1to32	1.61634	0.782635051704	ATPGPVIPEVPFEPSKPPVIEGLSPTVYRNPATPGPVIPEVPFEPSKPPVIEGLSPTVYRNPATPGPVIPEVPFEPSKPPVIEGLSPTVYRNPATPGPVIPEVPFEPSKPPVIEGLSPTVYRNPATPGPVIPEVPFEPSKPPVIEGLSPTVYRNPATPGPVIPEVPFEPSKPPVIEGLSPTVYRNPATPGPVIPEVPFEPSKPPVIEGLSPTVYRNPATPGPVIPEVPFEPSKPPVIEGLSPTVYRNPATPGPVIP
HUMAN25188	HUMAN25188_1to40	1.44623	0.700264432867	TPGKTSLVSLLLLLSLEAIVKAGITIPRNPGCPNSEDKNTPGKTSLVSLLLLLSLEAIVKAGITIPRNPGCPNSEDKNTPGKTSLVSLLLLLSLEAIVKAGITIPRNPGCPNSEDKNTPGKTSLVSLLLLLSLEAIVKAGITIPRNPGCPNSEDKNTPGKTSLVSLLLLLSLEAIVKAGITIPRNPGCPNSEDKNTPGKTSLVSLLLLLSLEAIVKAGITIPRNPGCPNSEDKNTPGKTSLVSLLLLLSLEAIVKA
HUMAN28109	HUMAN28109_203to250	2.06526	1.0	YPCTSPCSPCSPCSPCNPCSPCNPCSPYDPCNPCYPCGSRFSCRKMILYPCTSPCSPCSPCSPCNPCSPCNPCSPYDPCNPCYPCGSRFSCRKMILYPCTSPCSPCSPCSPCNPCSPCNPCSPYDPCNPCYPCGSRFSCRKMILYPCTSPCSPCSPCSPCNPCSPCNPCSPYDPCNPCYPCGSRFSCRKMILYPCTSPCSPCSPCSPCNPCSPCNPCSPYDPCNPCYPCGSRFSCRKMILYPCTSPCSPCSPCSPC
HUMAN28380	HUMAN28380_121to167	1.45738	0.705664030573	VEGQNGSKSNSPPALGPEACPVSLPSPPEASTLKGPPPEADLPRSPGVEGQNGSKSNSPPALGPEACPVSLPSPPEASTLKGPPPEADLPRSPGVEGQNGSKSNSPPALGPEACPVSLPSPPEASTLKGPPPEADLPRSPGVEGQNGSKSNSPPALGPEACPVSLPSPPEASTLKGPPPEADLPRSPGVEGQNGSKSNSPPALGPEACPVSLPSPPEASTLKGPPPEADLPRSPGVEGQNGSKSNSPPALGPEACP
HUMAN30182	HUMAN30182_241to384	1.88807	0.914204083159	LPRPPVLPVPPMPPRPPMVPMPPRPPIAPMPPMAPVPPGSRMAPVPPGPRMAPVPPWPPMAPVPPWPPMAPVPTGPPMAPVPPGPPMARVPPGPPMARVPPGPPMAPLPPGPPMAPLPPGPPMAPLPPGPPMAPLPPRSHVPHTLPRPPVLPVPPMPPRPPMVPMPPRPPIAPMPPMAPVPPGSRMAPVPPGPRMAPVPPWPPMAPVPPWPPMAPVPTGPPMAPVPPGPPMARVPPGPPMARVPPGPPMAPLPPGP
