## Supplementary File 5 for "Discovering molecular features of intrinsically disordered regions by using evolution for contrastive learning": filter_107_idr_activations.txt

HUMAN15786	HUMAN15786_489to519	0.851622	0.647734600455	PRAPGTQFPSWHLDKAPRTLSASTQDLSPHPRAPGTQFPSWHLDKAPRTLSASTQDLSPHPRAPGTQFPSWHLDKAPRTLSASTQDLSPHPRAPGTQFPSWHLDKAPRTLSASTQDLSPHPRAPGTQFPSWHLDKAPRTLSASTQDLSPHPRAPGTQFPSWHLDKAPRTLSASTQDLSPHPRAPGTQFPSWHLDKAPRTLSASTQDLSPHPRAPGTQFPSWHLDKAPRTLSASTQDLSPHPRAPGTQFPSWHLDKA
HUMAN02520	HUMAN02520_31to69	1.09916	0.836008440223	SGALRRDPSKSTDWEDDGWGAWEENEPQEPEEEGNTCKTSGALRRDPSKSTDWEDDGWGAWEENEPQEPEEEGNTCKTSGALRRDPSKSTDWEDDGWGAWEENEPQEPEEEGNTCKTSGALRRDPSKSTDWEDDGWGAWEENEPQEPEEEGNTCKTSGALRRDPSKSTDWEDDGWGAWEENEPQEPEEEGNTCKTSGALRRDPSKSTDWEDDGWGAWEENEPQEPEEEGNTCKTSGALRRDPSKSTDWEDDGWGAW
HUMAN03619	HUMAN03619_132to163	0.91708	0.69752079319	KEDYGSSKRKSVWLSSWAESPKKDVTGADATAKEDYGSSKRKSVWLSSWAESPKKDVTGADATAKEDYGSSKRKSVWLSSWAESPKKDVTGADATAKEDYGSSKRKSVWLSSWAESPKKDVTGADATAKEDYGSSKRKSVWLSSWAESPKKDVTGADATAKEDYGSSKRKSVWLSSWAESPKKDVTGADATAKEDYGSSKRKSVWLSSWAESPKKDVTGADATAKEDYGSSKRKSVWLSSWAESPKKDVTGADATA
HUMAN05501	HUMAN05501_1to30	0.954947	0.726322257535	DPLNLSWYDDDLERQNWSRPFNGSDGKADDPLNLSWYDDDLERQNWSRPFNGSDGKADDPLNLSWYDDDLERQNWSRPFNGSDGKADDPLNLSWYDDDLERQNWSRPFNGSDGKADDPLNLSWYDDDLERQNWSRPFNGSDGKADDPLNLSWYDDDLERQNWSRPFNGSDGKADDPLNLSWYDDDLERQNWSRPFNGSDGKADDPLNLSWYDDDLERQNWSRPFNGSDGKADDPLNLSWYDDDLERQNWSRPFNGS
HUMAN05686	HUMAN05686_959to1007	0.975564	0.742003602835	DWLEDMEVSHTQRLGRGMPPWPPDSQISSQRSQLHCRMPKAGASPVDYSDWLEDMEVSHTQRLGRGMPPWPPDSQISSQRSQLHCRMPKAGASPVDYSDWLEDMEVSHTQRLGRGMPPWPPDSQISSQRSQLHCRMPKAGASPVDYSDWLEDMEVSHTQRLGRGMPPWPPDSQISSQRSQLHCRMPKAGASPVDYSDWLEDMEVSHTQRLGRGMPPWPPDSQISSQRSQLHCRMPKAGASPVDYSDWLEDMEVSHT
HUMAN08480	HUMAN08480_197to237	0.910034	0.692162056496	ARGRPLGAVDKYRLRRKFPLPRTIWDGEETVYCFKEKSRNAARGRPLGAVDKYRLRRKFPLPRTIWDGEETVYCFKEKSRNAARGRPLGAVDKYRLRRKFPLPRTIWDGEETVYCFKEKSRNAARGRPLGAVDKYRLRRKFPLPRTIWDGEETVYCFKEKSRNAARGRPLGAVDKYRLRRKFPLPRTIWDGEETVYCFKEKSRNAARGRPLGAVDKYRLRRKFPLPRTIWDGEETVYCFKEKSRNAARGRPLGAVD
HUMAN16508	HUMAN16508_1to56	0.980474	0.745737863099	AAINPWASWGALTDQSWGMTAVDPWASWALCPQYPAWHVEGSLEEGRRATGLPAAAAINPWASWGALTDQSWGMTAVDPWASWALCPQYPAWHVEGSLEEGRRATGLPAAAAINPWASWGALTDQSWGMTAVDPWASWALCPQYPAWHVEGSLEEGRRATGLPAAAAINPWASWGALTDQSWGMTAVDPWASWALCPQYPAWHVEGSLEEGRRATGLPAAAAINPWASWGALTDQSWGMTAVDPWASWALCPQYPA
HUMAN19762	HUMAN19762_600to634	0.943285	0.717452125705	EPPRGTPDRSQADPDFASEVMSVSDWEEFDNSSEDEPPRGTPDRSQADPDFASEVMSVSDWEEFDNSSEDEPPRGTPDRSQADPDFASEVMSVSDWEEFDNSSEDEPPRGTPDRSQADPDFASEVMSVSDWEEFDNSSEDEPPRGTPDRSQADPDFASEVMSVSDWEEFDNSSEDEPPRGTPDRSQADPDFASEVMSVSDWEEFDNSSEDEPPRGTPDRSQADPDFASEVMSVSDWEEFDNSSEDEPPRGTPDRSQ
HUMAN21806	HUMAN21806_1to32	1.31477	1.0	WNATPSEEPGFNLTLADLDWDASPGNDSLGDWNATPSEEPGFNLTLADLDWDASPGNDSLGDWNATPSEEPGFNLTLADLDWDASPGNDSLGDWNATPSEEPGFNLTLADLDWDASPGNDSLGDWNATPSEEPGFNLTLADLDWDASPGNDSLGDWNATPSEEPGFNLTLADLDWDASPGNDSLGDWNATPSEEPGFNLTLADLDWDASPGNDSLGDWNATPSEEPGFNLTLADLDWDASPGNDSLGDWNATPSEE
HUMAN23030	HUMAN23030_47to82	0.863833	0.657022355059	TISQYDKEVGQWNKFRDEVEDDYFRTWSPGKPFDQATISQYDKEVGQWNKFRDEVEDDYFRTWSPGKPFDQATISQYDKEVGQWNKFRDEVEDDYFRTWSPGKPFDQATISQYDKEVGQWNKFRDEVEDDYFRTWSPGKPFDQATISQYDKEVGQWNKFRDEVEDDYFRTWSPGKPFDQATISQYDKEVGQWNKFRDEVEDDYFRTWSPGKPFDQATISQYDKEVGQWNKFRDEVEDDYFRTWSPGKPFDQATISQ
HUMAN23163	HUMAN23163_595to628	1.246	0.94769442489	RRTWRDRDARPDTDMRPDTDTRPDTDMRPDTDMRRRTWRDRDARPDTDMRPDTDTRPDTDMRPDTDMRRRTWRDRDARPDTDMRPDTDTRPDTDMRPDTDMRRRTWRDRDARPDTDMRPDTDTRPDTDMRPDTDMRRRTWRDRDARPDTDMRPDTDTRPDTDMRPDTDMRRRTWRDRDARPDTDMRPDTDTRPDTDMRPDTDMRRRTWRDRDARPDTDMRPDTDTRPDTDMRPDTDMRRRTWRDRDARPDTDMRPD
HUMAN24266	HUMAN24266_37to73	0.869176	0.661086152876	ERRWDRGEAWWGAEAARLPEWDEWDPEDEEDEEPALEERRWDRGEAWWGAEAARLPEWDEWDPEDEEDEEPALEERRWDRGEAWWGAEAARLPEWDEWDPEDEEDEEPALEERRWDRGEAWWGAEAARLPEWDEWDPEDEEDEEPALEERRWDRGEAWWGAEAARLPEWDEWDPEDEEDEEPALEERRWDRGEAWWGAEAARLPEWDEWDPEDEEDEEPALEERRWDRGEAWWGAEAARLPEWDEWDPEDEEDEEP
HUMAN24797	HUMAN24797_298to337	0.855641	0.650791289074	YRSAPQPRVTHFPAWDTRAVAGRERPPRVATLSWREERRRYRSAPQPRVTHFPAWDTRAVAGRERPPRVATLSWREERRRYRSAPQPRVTHFPAWDTRAVAGRERPPRVATLSWREERRRYRSAPQPRVTHFPAWDTRAVAGRERPPRVATLSWREERRRYRSAPQPRVTHFPAWDTRAVAGRERPPRVATLSWREERRRYRSAPQPRVTHFPAWDTRAVAGRERPPRVATLSWREERRRYRSAPQPRVTHFPAWD
HUMAN25296	HUMAN25296_189to227	0.865199	0.658061334514	VANVSLGPFPLTPDDTLLNEILDNTLNDTKMPTTERETEVANVSLGPFPLTPDDTLLNEILDNTLNDTKMPTTERETEVANVSLGPFPLTPDDTLLNEILDNTLNDTKMPTTERETEVANVSLGPFPLTPDDTLLNEILDNTLNDTKMPTTERETEVANVSLGPFPLTPDDTLLNEILDNTLNDTKMPTTERETEVANVSLGPFPLTPDDTLLNEILDNTLNDTKMPTTERETEVANVSLGPFPLTPDDTLLNEIL
HUMAN25395	HUMAN25395_1to33	1.07251	0.81574158598	WDQGGQPWQQWPLNQQQWMQSFQHQQDPSQIDWDQGGQPWQQWPLNQQQWMQSFQHQQDPSQIDWDQGGQPWQQWPLNQQQWMQSFQHQQDPSQIDWDQGGQPWQQWPLNQQQWMQSFQHQQDPSQIDWDQGGQPWQQWPLNQQQWMQSFQHQQDPSQIDWDQGGQPWQQWPLNQQQWMQSFQHQQDPSQIDWDQGGQPWQQWPLNQQQWMQSFQHQQDPSQIDWDQGGQPWQQWPLNQQQWMQSFQHQQDPSQID
HUMAN25734	HUMAN25734_207to244	1.02003	0.775820167245	PTKPPSLAPGTTQPKAMATTLSPWSLLIIFLCFILAGRPTKPPSLAPGTTQPKAMATTLSPWSLLIIFLCFILAGRPTKPPSLAPGTTQPKAMATTLSPWSLLIIFLCFILAGRPTKPPSLAPGTTQPKAMATTLSPWSLLIIFLCFILAGRPTKPPSLAPGTTQPKAMATTLSPWSLLIIFLCFILAGRPTKPPSLAPGTTQPKAMATTLSPWSLLIIFLCFILAGRPTKPPSLAPGTTQPKAMATTLSPWSLLI
HUMAN25779	HUMAN25779_72to207	0.863436	0.656720199632	NSVADQAFLDSLSASTAQASSSAASNNHQVGSGNDPWSAWSASKSGNWESSEGWGAQPEGAGAQRNTNTPNNWDTAFGHPQAYQGPATGDDDDWDEDWDGPKSSSYFKDSESADAGGAQRGNSRASSSSMKIPLNKNSVADQAFLDSLSASTAQASSSAASNNHQVGSGNDPWSAWSASKSGNWESSEGWGAQPEGAGAQRNTNTPNNWDTAFGHPQAYQGPATGDDDDWDEDWDGPKSSSYFKDSESADAGGAQR
HUMAN26821	HUMAN26821_602to634	0.854327	0.649791705428	KDSDEELDNNQIEVLDQPINTTDLPFHIDWNDDKDSDEELDNNQIEVLDQPINTTDLPFHIDWNDDKDSDEELDNNQIEVLDQPINTTDLPFHIDWNDDKDSDEELDNNQIEVLDQPINTTDLPFHIDWNDDKDSDEELDNNQIEVLDQPINTTDLPFHIDWNDDKDSDEELDNNQIEVLDQPINTTDLPFHIDWNDDKDSDEELDNNQIEVLDQPINTTDLPFHIDWNDDKDSDEELDNNQIEVLDQPINTTDLP
HUMAN29233	HUMAN29233_299to331	0.860891	0.654784364842	SPGLDTKQLPSPGWSWDSQGPSSTLGLERGAGQSPGLDTKQLPSPGWSWDSQGPSSTLGLERGAGQSPGLDTKQLPSPGWSWDSQGPSSTLGLERGAGQSPGLDTKQLPSPGWSWDSQGPSSTLGLERGAGQSPGLDTKQLPSPGWSWDSQGPSSTLGLERGAGQSPGLDTKQLPSPGWSWDSQGPSSTLGLERGAGQSPGLDTKQLPSPGWSWDSQGPSSTLGLERGAGQSPGLDTKQLPSPGWSWDSQGPSSTL
HUMAN29673	HUMAN29673_1to47	0.921328	0.700751974868	SHWAPEWKRAEANPRDLGASWDVRGSRGSGWSGPFGHQGPRAAGSRSHWAPEWKRAEANPRDLGASWDVRGSRGSGWSGPFGHQGPRAAGSRSHWAPEWKRAEANPRDLGASWDVRGSRGSGWSGPFGHQGPRAAGSRSHWAPEWKRAEANPRDLGASWDVRGSRGSGWSGPFGHQGPRAAGSRSHWAPEWKRAEANPRDLGASWDVRGSRGSGWSGPFGHQGPRAAGSRSHWAPEWKRAEANPRDLGASWDVRGS
