## Supplementary File 5 for "Discovering molecular features of intrinsically disordered regions by using evolution for contrastive learning": filter_108_idr_activations.txt

HUMAN09496	HUMAN09496_2469to2502	0.765339	0.695004640849	LSDSGVIYDSDESIHSDEEDDAFFSDTQIQEHQLSDSGVIYDSDESIHSDEEDDAFFSDTQIQEHQLSDSGVIYDSDESIHSDEEDDAFFSDTQIQEHQLSDSGVIYDSDESIHSDEEDDAFFSDTQIQEHQLSDSGVIYDSDESIHSDEEDDAFFSDTQIQEHQLSDSGVIYDSDESIHSDEEDDAFFSDTQIQEHQLSDSGVIYDSDESIHSDEEDDAFFSDTQIQEHQLSDSGVIYDSDESIHSDEEDDAFFS
HUMAN21434	HUMAN21434_403to435	0.780186	0.708487514092	LSLIQNSQETEKTLEELSHTLKHTQIRMDREVLSLIQNSQETEKTLEELSHTLKHTQIRMDREVLSLIQNSQETEKTLEELSHTLKHTQIRMDREVLSLIQNSQETEKTLEELSHTLKHTQIRMDREVLSLIQNSQETEKTLEELSHTLKHTQIRMDREVLSLIQNSQETEKTLEELSHTLKHTQIRMDREVLSLIQNSQETEKTLEELSHTLKHTQIRMDREVLSLIQNSQETEKTLEELSHTLKHTQIRMDREV
HUMAN00243	HUMAN00243_95to125	0.844026	0.766460616004	LTDAESKYSEMNNQIDIMQLQAAQTVTQTSALTDAESKYSEMNNQIDIMQLQAAQTVTQTSALTDAESKYSEMNNQIDIMQLQAAQTVTQTSALTDAESKYSEMNNQIDIMQLQAAQTVTQTSALTDAESKYSEMNNQIDIMQLQAAQTVTQTSALTDAESKYSEMNNQIDIMQLQAAQTVTQTSALTDAESKYSEMNNQIDIMQLQAAQTVTQTSALTDAESKYSEMNNQIDIMQLQAAQTVTQTSALTDAESKY
HUMAN00272	HUMAN00272_908to945	0.751105	0.682078409671	TSDTQIKEKIFPQEEQRGSLQDSVMNLTQSIVLLEQHTTSDTQIKEKIFPQEEQRGSLQDSVMNLTQSIVLLEQHTTSDTQIKEKIFPQEEQRGSLQDSVMNLTQSIVLLEQHTTSDTQIKEKIFPQEEQRGSLQDSVMNLTQSIVLLEQHTTSDTQIKEKIFPQEEQRGSLQDSVMNLTQSIVLLEQHTTSDTQIKEKIFPQEEQRGSLQDSVMNLTQSIVLLEQHTTSDTQIKEKIFPQEEQRGSLQDSVMNLT
HUMAN03416	HUMAN03416_469to516	0.751472	0.682411561354	TQLQFIAKESDPKLQLWTNGSVAYSVARELDQKHGEPVATAVPGYSLTTQLQFIAKESDPKLQLWTNGSVAYSVARELDQKHGEPVATAVPGYSLTTQLQFIAKESDPKLQLWTNGSVAYSVARELDQKHGEPVATAVPGYSLTTQLQFIAKESDPKLQLWTNGSVAYSVARELDQKHGEPVATAVPGYSLTTQLQFIAKESDPKLQLWTNGSVAYSVARELDQKHGEPVATAVPGYSLTTQLQFIAKESDPKLQL
HUMAN05113	HUMAN05113_348to412	0.99057	0.8995371492	HSKATQEWLEKQAQLEKELSAALQDKKCLEEKNEILQGKLSQLEEHLSQLQDNPPQEKGEVLGDVHSKATQEWLEKQAQLEKELSAALQDKKCLEEKNEILQGKLSQLEEHLSQLQDNPPQEKGEVLGDVHSKATQEWLEKQAQLEKELSAALQDKKCLEEKNEILQGKLSQLEEHLSQLQDNPPQEKGEVLGDVHSKATQEWLEKQAQLEKELSAALQDKKCLEEKNEILQGKLSQLEEHLSQLQDNPPQEKGEV
HUMAN08481	HUMAN08481_201to237	0.891043	0.80915642638	HKDRSTQLEMQLEKPKPVKPVTFSTGIKMGQHISLAPHKDRSTQLEMQLEKPKPVKPVTFSTGIKMGQHISLAPHKDRSTQLEMQLEKPKPVKPVTFSTGIKMGQHISLAPHKDRSTQLEMQLEKPKPVKPVTFSTGIKMGQHISLAPHKDRSTQLEMQLEKPKPVKPVTFSTGIKMGQHISLAPHKDRSTQLEMQLEKPKPVKPVTFSTGIKMGQHISLAPHKDRSTQLEMQLEKPKPVKPVTFSTGIKMGQHIS
HUMAN08564	HUMAN08564_351to384	1.0866	0.986745813331	SVTQAELNWAPEILPPQPPEQLGLQMCHHTQLIFSVTQAELNWAPEILPPQPPEQLGLQMCHHTQLIFSVTQAELNWAPEILPPQPPEQLGLQMCHHTQLIFSVTQAELNWAPEILPPQPPEQLGLQMCHHTQLIFSVTQAELNWAPEILPPQPPEQLGLQMCHHTQLIFSVTQAELNWAPEILPPQPPEQLGLQMCHHTQLIFSVTQAELNWAPEILPPQPPEQLGLQMCHHTQLIFSVTQAELNWAPEILPPQP
HUMAN08804	HUMAN08804_968to1011	0.75958	0.689774565376	LQKTIEQIKTQLHEERQDIQTDNSDIFQETKVQSLNIENGSEKHLQKTIEQIKTQLHEERQDIQTDNSDIFQETKVQSLNIENGSEKHLQKTIEQIKTQLHEERQDIQTDNSDIFQETKVQSLNIENGSEKHLQKTIEQIKTQLHEERQDIQTDNSDIFQETKVQSLNIENGSEKHLQKTIEQIKTQLHEERQDIQTDNSDIFQETKVQSLNIENGSEKHLQKTIEQIKTQLHEERQDIQTDNSDIFQETKVQSLN
HUMAN11665	HUMAN11665_51to81	1.05033	0.953804446078	YFQLERDKIHTFWEITRRQLEEKKAELRNKDYFQLERDKIHTFWEITRRQLEEKKAELRNKDYFQLERDKIHTFWEITRRQLEEKKAELRNKDYFQLERDKIHTFWEITRRQLEEKKAELRNKDYFQLERDKIHTFWEITRRQLEEKKAELRNKDYFQLERDKIHTFWEITRRQLEEKKAELRNKDYFQLERDKIHTFWEITRRQLEEKKAELRNKDYFQLERDKIHTFWEITRRQLEEKKAELRNKDYFQLERDK
HUMAN13236	HUMAN13236_796to832	0.907478	0.824081351148	TIDESDIGIWGQLQTDGAKDIGSLVELEQVLSSFHETTIDESDIGIWGQLQTDGAKDIGSLVELEQVLSSFHETTIDESDIGIWGQLQTDGAKDIGSLVELEQVLSSFHETTIDESDIGIWGQLQTDGAKDIGSLVELEQVLSSFHETTIDESDIGIWGQLQTDGAKDIGSLVELEQVLSSFHETTIDESDIGIWGQLQTDGAKDIGSLVELEQVLSSFHETTIDESDIGIWGQLQTDGAKDIGSLVELEQVLSSF
HUMAN14576	HUMAN14576_87to145	0.868306	0.788508816314	KPSLISWLEQEESRTVQGGVLQGWEMRLETQWSILQQDFLRGQTSIGIQLEGKHNGRELKPSLISWLEQEESRTVQGGVLQGWEMRLETQWSILQQDFLRGQTSIGIQLEGKHNGRELKPSLISWLEQEESRTVQGGVLQGWEMRLETQWSILQQDFLRGQTSIGIQLEGKHNGRELKPSLISWLEQEESRTVQGGVLQGWEMRLETQWSILQQDFLRGQTSIGIQLEGKHNGRELKPSLISWLEQEESRTVQGGV
HUMAN18502	HUMAN18502_1624to1655	0.80419	0.730284835758	VASLKEQLDQEVQWRQQAHLGQAFQTGHAQRDVASLKEQLDQEVQWRQQAHLGQAFQTGHAQRDVASLKEQLDQEVQWRQQAHLGQAFQTGHAQRDVASLKEQLDQEVQWRQQAHLGQAFQTGHAQRDVASLKEQLDQEVQWRQQAHLGQAFQTGHAQRDVASLKEQLDQEVQWRQQAHLGQAFQTGHAQRDVASLKEQLDQEVQWRQQAHLGQAFQTGHAQRDVASLKEQLDQEVQWRQQAHLGQAFQTGHAQRD
HUMAN20786	HUMAN20786_746to778	0.830621	0.754287562027	VLTAEKGQQGVGPPTDNEARELAAQLALSQAQLVLTAEKGQQGVGPPTDNEARELAAQLALSQAQLVLTAEKGQQGVGPPTDNEARELAAQLALSQAQLVLTAEKGQQGVGPPTDNEARELAAQLALSQAQLVLTAEKGQQGVGPPTDNEARELAAQLALSQAQLVLTAEKGQQGVGPPTDNEARELAAQLALSQAQLVLTAEKGQQGVGPPTDNEARELAAQLALSQAQLVLTAEKGQQGVGPPTDNEARELAAQ
HUMAN21531	HUMAN21531_43to78	0.849203	0.771161816563	WEGRTHALETCLKIREQELKSLRSQLDVTHKEVGMLWEGRTHALETCLKIREQELKSLRSQLDVTHKEVGMLWEGRTHALETCLKIREQELKSLRSQLDVTHKEVGMLWEGRTHALETCLKIREQELKSLRSQLDVTHKEVGMLWEGRTHALETCLKIREQELKSLRSQLDVTHKEVGMLWEGRTHALETCLKIREQELKSLRSQLDVTHKEVGMLWEGRTHALETCLKIREQELKSLRSQLDVTHKEVGMLWEGR
HUMAN22305	HUMAN22305_846to880	0.773844	0.7027277518	ATAIDSQIARSLHIPLTQDIAGDPSYEISKQRLSIATAIDSQIARSLHIPLTQDIAGDPSYEISKQRLSIATAIDSQIARSLHIPLTQDIAGDPSYEISKQRLSIATAIDSQIARSLHIPLTQDIAGDPSYEISKQRLSIATAIDSQIARSLHIPLTQDIAGDPSYEISKQRLSIATAIDSQIARSLHIPLTQDIAGDPSYEISKQRLSIATAIDSQIARSLHIPLTQDIAGDPSYEISKQRLSIATAIDSQIARS
HUMAN23504	HUMAN23504_200to251	1.1012	1.0	HAAHLKQLCNQINELKELQKTFEISIGRKDEVISSLSHAIGKQKEKIELMRTHAAHLKQLCNQINELKELQKTFEISIGRKDEVISSLSHAIGKQKEKIELMRTHAAHLKQLCNQINELKELQKTFEISIGRKDEVISSLSHAIGKQKEKIELMRTHAAHLKQLCNQINELKELQKTFEISIGRKDEVISSLSHAIGKQKEKIELMRTHAAHLKQLCNQINELKELQKTFEISIGRKDEVISSLSHAIGKQKEKIE
HUMAN23603	HUMAN23603_292to322	0.766861	0.696387206802	DIQDSSIIRTTQDLFAINRDTAFPGASHESSDIQDSSIIRTTQDLFAINRDTAFPGASHESSDIQDSSIIRTTQDLFAINRDTAFPGASHESSDIQDSSIIRTTQDLFAINRDTAFPGASHESSDIQDSSIIRTTQDLFAINRDTAFPGASHESSDIQDSSIIRTTQDLFAINRDTAFPGASHESSDIQDSSIIRTTQDLFAINRDTAFPGASHESSDIQDSSIIRTTQDLFAINRDTAFPGASHESSDIQDSSII
HUMAN23714	HUMAN23714_616to683	0.750507	0.681536003007	SDSSQGVSAVQQKPSSLPPAPCPSEIQTEPRETLEYKAALELEMWKEMQEDIFENQLKQKELAHMQALSDSSQGVSAVQQKPSSLPPAPCPSEIQTEPRETLEYKAALELEMWKEMQEDIFENQLKQKELAHMQALSDSSQGVSAVQQKPSSLPPAPCPSEIQTEPRETLEYKAALELEMWKEMQEDIFENQLKQKELAHMQALSDSSQGVSAVQQKPSSLPPAPCPSEIQTEPRETLEYKAALELEMWKEMQEDI
HUMAN28812	HUMAN28812_1to31	0.901199	0.818378746969	IRDLSKMYPQTRHPAPHQPAQPFKFTISESIRDLSKMYPQTRHPAPHQPAQPFKFTISESIRDLSKMYPQTRHPAPHQPAQPFKFTISESIRDLSKMYPQTRHPAPHQPAQPFKFTISESIRDLSKMYPQTRHPAPHQPAQPFKFTISESIRDLSKMYPQTRHPAPHQPAQPFKFTISESIRDLSKMYPQTRHPAPHQPAQPFKFTISESIRDLSKMYPQTRHPAPHQPAQPFKFTISESIRDLSKMYPQTRHPAP
