## Supplementary File 5 for "Discovering molecular features of intrinsically disordered regions by using evolution for contrastive learning": filter_109_idr_activations.txt

HUMAN00018	HUMAN00018_1to30	1.28343	0.723964151012	ALRHLALLAGLLVGVASKSMENTVTRNSTALRHLALLAGLLVGVASKSMENTVTRNSTALRHLALLAGLLVGVASKSMENTVTRNSTALRHLALLAGLLVGVASKSMENTVTRNSTALRHLALLAGLLVGVASKSMENTVTRNSTALRHLALLAGLLVGVASKSMENTVTRNSTALRHLALLAGLLVGVASKSMENTVTRNSTALRHLALLAGLLVGVASKSMENTVTRNSTALRHLALLAGLLVGVASKSMENTV
HUMAN00761	HUMAN00761_1to36	1.24225	0.700732740468	AAAFRKAAKSRQREHRERSQPGFRKHLGLLEKKKDAAAFRKAAKSRQREHRERSQPGFRKHLGLLEKKKDAAAFRKAAKSRQREHRERSQPGFRKHLGLLEKKKDAAAFRKAAKSRQREHRERSQPGFRKHLGLLEKKKDAAAFRKAAKSRQREHRERSQPGFRKHLGLLEKKKDAAAFRKAAKSRQREHRERSQPGFRKHLGLLEKKKDAAAFRKAAKSRQREHRERSQPGFRKHLGLLEKKKDAAAFRKAAKSR
HUMAN02129	HUMAN02129_105to141	1.42212	0.802198402962	LRRQMWWRGCKIKAIMALVAAILLLVIIILIVMKYRTLRRQMWWRGCKIKAIMALVAAILLLVIIILIVMKYRTLRRQMWWRGCKIKAIMALVAAILLLVIIILIVMKYRTLRRQMWWRGCKIKAIMALVAAILLLVIIILIVMKYRTLRRQMWWRGCKIKAIMALVAAILLLVIIILIVMKYRTLRRQMWWRGCKIKAIMALVAAILLLVIIILIVMKYRTLRRQMWWRGCKIKAIMALVAAILLLVIIILIVMK
HUMAN02801	HUMAN02801_310to341	1.44974	0.817776072463	AKAIAINTFLPKNGFRPLDVSLYAQQRYATSFAKAIAINTFLPKNGFRPLDVSLYAQQRYATSFAKAIAINTFLPKNGFRPLDVSLYAQQRYATSFAKAIAINTFLPKNGFRPLDVSLYAQQRYATSFAKAIAINTFLPKNGFRPLDVSLYAQQRYATSFAKAIAINTFLPKNGFRPLDVSLYAQQRYATSFAKAIAINTFLPKNGFRPLDVSLYAQQRYATSFAKAIAINTFLPKNGFRPLDVSLYAQQRYATSF
HUMAN02942	HUMAN02942_44to79	1.29823	0.732313870089	TVHKRMDHLKVKKHHCDLEELRKLKAINSIAFHAAKTVHKRMDHLKVKKHHCDLEELRKLKAINSIAFHAAKTVHKRMDHLKVKKHHCDLEELRKLKAINSIAFHAAKTVHKRMDHLKVKKHHCDLEELRKLKAINSIAFHAAKTVHKRMDHLKVKKHHCDLEELRKLKAINSIAFHAAKTVHKRMDHLKVKKHHCDLEELRKLKAINSIAFHAAKTVHKRMDHLKVKKHHCDLEELRKLKAINSIAFHAAKTVHK
HUMAN05685	HUMAN05685_1to37	1.3503	0.761684479333	LRYLLKTLLQMNLFADSLAGDISNSSELLLGFNSSLLRYLLKTLLQMNLFADSLAGDISNSSELLLGFNSSLLRYLLKTLLQMNLFADSLAGDISNSSELLLGFNSSLLRYLLKTLLQMNLFADSLAGDISNSSELLLGFNSSLLRYLLKTLLQMNLFADSLAGDISNSSELLLGFNSSLLRYLLKTLLQMNLFADSLAGDISNSSELLLGFNSSLLRYLLKTLLQMNLFADSLAGDISNSSELLLGFNSSLLRYL
HUMAN07570	HUMAN07570_1to39	1.5202	0.857521125287	APLLLQLAVLGAALAAAALVLISIVAFTTATKMPALHRAPLLLQLAVLGAALAAAALVLISIVAFTTATKMPALHRAPLLLQLAVLGAALAAAALVLISIVAFTTATKMPALHRAPLLLQLAVLGAALAAAALVLISIVAFTTATKMPALHRAPLLLQLAVLGAALAAAALVLISIVAFTTATKMPALHRAPLLLQLAVLGAALAAAALVLISIVAFTTATKMPALHRAPLLLQLAVLGAALAAAALVLISIVAFT
HUMAN07800	HUMAN07800_1to40	1.32706	0.748575548147	ALRLLRRAARGAAAAALLRLKASLAADIPRLGYSSSSHHALRLLRRAARGAAAAALLRLKASLAADIPRLGYSSSSHHALRLLRRAARGAAAAALLRLKASLAADIPRLGYSSSSHHALRLLRRAARGAAAAALLRLKASLAADIPRLGYSSSSHHALRLLRRAARGAAAAALLRLKASLAADIPRLGYSSSSHHALRLLRRAARGAAAAALLRLKASLAADIPRLGYSSSSHHALRLLRRAARGAAAAALLRLKA
HUMAN09604	HUMAN09604_120to153	1.3123	0.740249431803	NLENSAFTADRHKKRKLLENSTLNSKLLKVNGSTNLENSAFTADRHKKRKLLENSTLNSKLLKVNGSTNLENSAFTADRHKKRKLLENSTLNSKLLKVNGSTNLENSAFTADRHKKRKLLENSTLNSKLLKVNGSTNLENSAFTADRHKKRKLLENSTLNSKLLKVNGSTNLENSAFTADRHKKRKLLENSTLNSKLLKVNGSTNLENSAFTADRHKKRKLLENSTLNSKLLKVNGSTNLENSAFTADRHKKRKLL
HUMAN09719	HUMAN09719_1331to1363	1.25005	0.705133271724	LKQALNGLSQLTYTSGNPTKRQSQLIDTLQHQVLKQALNGLSQLTYTSGNPTKRQSQLIDTLQHQVLKQALNGLSQLTYTSGNPTKRQSQLIDTLQHQVLKQALNGLSQLTYTSGNPTKRQSQLIDTLQHQVLKQALNGLSQLTYTSGNPTKRQSQLIDTLQHQVLKQALNGLSQLTYTSGNPTKRQSQLIDTLQHQVLKQALNGLSQLTYTSGNPTKRQSQLIDTLQHQVLKQALNGLSQLTYTSGNPTKRQSQL
HUMAN11103	HUMAN11103_1to30	1.36033	0.76734503343	DRLQTALLVVLVLLAVALQATEAGPYGANDRLQTALLVVLVLLAVALQATEAGPYGANDRLQTALLVVLVLLAVALQATEAGPYGANDRLQTALLVVLVLLAVALQATEAGPYGANDRLQTALLVVLVLLAVALQATEAGPYGANDRLQTALLVVLVLLAVALQATEAGPYGANDRLQTALLVVLVLLAVALQATEAGPYGANDRLQTALLVVLVLLAVALQATEAGPYGANDRLQTALLVVLVLLAVALQATEAG
HUMAN13086	HUMAN13086_1to33	1.32663	0.748333670563	SSTAAFYLLSTLGGYLVTSFLLLKYPTLLHQRSSTAAFYLLSTLGGYLVTSFLLLKYPTLLHQRSSTAAFYLLSTLGGYLVTSFLLLKYPTLLHQRSSTAAFYLLSTLGGYLVTSFLLLKYPTLLHQRSSTAAFYLLSTLGGYLVTSFLLLKYPTLLHQRSSTAAFYLLSTLGGYLVTSFLLLKYPTLLHQRSSTAAFYLLSTLGGYLVTSFLLLKYPTLLHQRSSTAAFYLLSTLGGYLVTSFLLLKYPTLLHQR
HUMAN13995	HUMAN13995_636to666	1.30917	0.738481782086	SLAALKNMAHHKLQTLATNLLASEASDKGNLSLAALKNMAHHKLQTLATNLLASEASDKGNLSLAALKNMAHHKLQTLATNLLASEASDKGNLSLAALKNMAHHKLQTLATNLLASEASDKGNLSLAALKNMAHHKLQTLATNLLASEASDKGNLSLAALKNMAHHKLQTLATNLLASEASDKGNLSLAALKNMAHHKLQTLATNLLASEASDKGNLSLAALKNMAHHKLQTLATNLLASEASDKGNLSLAALKNM
HUMAN14073	HUMAN14073_1to44	1.43379	0.80878296036	ARAAGARGPAGWCRRRGRCGRGTLLAFAAWTAGWVLAAALLLRARAAGARGPAGWCRRRGRCGRGTLLAFAAWTAGWVLAAALLLRARAAGARGPAGWCRRRGRCGRGTLLAFAAWTAGWVLAAALLLRARAAGARGPAGWCRRRGRCGRGTLLAFAAWTAGWVLAAALLLRARAAGARGPAGWCRRRGRCGRGTLLAFAAWTAGWVLAAALLLRARAAGARGPAGWCRRRGRCGRGTLLAFAAWTAGWVLAAALL
HUMAN14482	HUMAN14482_179to208	1.3822	0.779679243561	ARRVKKARERLAKALQADRLARQAEMLTGGARRVKKARERLAKALQADRLARQAEMLTGGARRVKKARERLAKALQADRLARQAEMLTGGARRVKKARERLAKALQADRLARQAEMLTGGARRVKKARERLAKALQADRLARQAEMLTGGARRVKKARERLAKALQADRLARQAEMLTGGARRVKKARERLAKALQADRLARQAEMLTGGARRVKKARERLAKALQADRLARQAEMLTGGARRVKKARERLAKALQ
HUMAN14690	HUMAN14690_164to197	1.6924	0.954661435602	QNALRHQVVLRQRRLEELQLQHSLRLLEMAEAQNQNALRHQVVLRQRRLEELQLQHSLRLLEMAEAQNQNALRHQVVLRQRRLEELQLQHSLRLLEMAEAQNQNALRHQVVLRQRRLEELQLQHSLRLLEMAEAQNQNALRHQVVLRQRRLEELQLQHSLRLLEMAEAQNQNALRHQVVLRQRRLEELQLQHSLRLLEMAEAQNQNALRHQVVLRQRRLEELQLQHSLRLLEMAEAQNQNALRHQVVLRQRRLEEL
HUMAN19119	HUMAN19119_1to31	1.77278	1.0	AALAAAAKKVWSARRLLVLLFTPLALLPVVAALAAAAKKVWSARRLLVLLFTPLALLPVVAALAAAAKKVWSARRLLVLLFTPLALLPVVAALAAAAKKVWSARRLLVLLFTPLALLPVVAALAAAAKKVWSARRLLVLLFTPLALLPVVAALAAAAKKVWSARRLLVLLFTPLALLPVVAALAAAAKKVWSARRLLVLLFTPLALLPVVAALAAAAKKVWSARRLLVLLFTPLALLPVVAALAAAAKKVWSARRL
HUMAN22158	HUMAN22158_576to607	1.25748	0.70932689241	LMDFFQASKRYHLSKRFGHREYLVQNLQSSETLMDFFQASKRYHLSKRFGHREYLVQNLQSSETLMDFFQASKRYHLSKRFGHREYLVQNLQSSETLMDFFQASKRYHLSKRFGHREYLVQNLQSSETLMDFFQASKRYHLSKRFGHREYLVQNLQSSETLMDFFQASKRYHLSKRFGHREYLVQNLQSSETLMDFFQASKRYHLSKRFGHREYLVQNLQSSETLMDFFQASKRYHLSKRFGHREYLVQNLQSSET
HUMAN22687	HUMAN22687_1to31	1.71552	0.9676994241	LAAFISRVLRRVAQKSARRVLVASRNSSNDLAAFISRVLRRVAQKSARRVLVASRNSSNDLAAFISRVLRRVAQKSARRVLVASRNSSNDLAAFISRVLRRVAQKSARRVLVASRNSSNDLAAFISRVLRRVAQKSARRVLVASRNSSNDLAAFISRVLRRVAQKSARRVLVASRNSSNDLAAFISRVLRRVAQKSARRVLVASRNSSNDLAAFISRVLRRVAQKSARRVLVASRNSSNDLAAFISRVLRRVAQKS
HUMAN23493	HUMAN23493_1to51	1.28516	0.724938049549	ELCGLGLPRPPMLLALLLATLLAAMLALLTQVALVVQVAEAARAPSVSAKELCGLGLPRPPMLLALLLATLLAAMLALLTQVALVVQVAEAARAPSVSAKELCGLGLPRPPMLLALLLATLLAAMLALLTQVALVVQVAEAARAPSVSAKELCGLGLPRPPMLLALLLATLLAAMLALLTQVALVVQVAEAARAPSVSAKELCGLGLPRPPMLLALLLATLLAAMLALLTQVALVVQVAEAARAPSVSAKELCGLG
HUMAN26836	HUMAN26836_419to451	1.24837	0.704189027903	RFERHLYNSAAFKARTKARSKCRDKRADVGEFFRFERHLYNSAAFKARTKARSKCRDKRADVGEFFRFERHLYNSAAFKARTKARSKCRDKRADVGEFFRFERHLYNSAAFKARTKARSKCRDKRADVGEFFRFERHLYNSAAFKARTKARSKCRDKRADVGEFFRFERHLYNSAAFKARTKARSKCRDKRADVGEFFRFERHLYNSAAFKARTKARSKCRDKRADVGEFFRFERHLYNSAAFKARTKARSKCRDK
HUMAN26923	HUMAN26923_1to41	1.26889	0.715763041737	KLLWQVTVHHHTWNAILLPFVYLTAQVWILCAAIAAAASAKLLWQVTVHHHTWNAILLPFVYLTAQVWILCAAIAAAASAKLLWQVTVHHHTWNAILLPFVYLTAQVWILCAAIAAAASAKLLWQVTVHHHTWNAILLPFVYLTAQVWILCAAIAAAASAKLLWQVTVHHHTWNAILLPFVYLTAQVWILCAAIAAAASAKLLWQVTVHHHTWNAILLPFVYLTAQVWILCAAIAAAASAKLLWQVTVHHHTWNAI
HUMAN27358	HUMAN27358_1to32	1.39048	0.78434834837	WQIVFFTLSCDLVLAAAYNNFRKSMDSIGKKWQIVFFTLSCDLVLAAAYNNFRKSMDSIGKKWQIVFFTLSCDLVLAAAYNNFRKSMDSIGKKWQIVFFTLSCDLVLAAAYNNFRKSMDSIGKKWQIVFFTLSCDLVLAAAYNNFRKSMDSIGKKWQIVFFTLSCDLVLAAAYNNFRKSMDSIGKKWQIVFFTLSCDLVLAAAYNNFRKSMDSIGKKWQIVFFTLSCDLVLAAAYNNFRKSMDSIGKKWQIVFFTL
HUMAN27431	HUMAN27431_130to171	1.24929	0.704704118892	MRLQDQQLARQLMRLRGDINKLKIEHTCRLHRRMLNDATYELMRLQDQQLARQLMRLRGDINKLKIEHTCRLHRRMLNDATYELMRLQDQQLARQLMRLRGDINKLKIEHTCRLHRRMLNDATYELMRLQDQQLARQLMRLRGDINKLKIEHTCRLHRRMLNDATYELMRLQDQQLARQLMRLRGDINKLKIEHTCRLHRRMLNDATYELMRLQDQQLARQLMRLRGDINKLKIEHTCRLHRRMLNDATYELMRLQ
HUMAN29038	HUMAN29038_1to45	1.43587	0.809955834646	ALLDLALEGMAVFGFVLFLVLWLMHFMAIIYTRLHLNKKATDKQALLDLALEGMAVFGFVLFLVLWLMHFMAIIYTRLHLNKKATDKQALLDLALEGMAVFGFVLFLVLWLMHFMAIIYTRLHLNKKATDKQALLDLALEGMAVFGFVLFLVLWLMHFMAIIYTRLHLNKKATDKQALLDLALEGMAVFGFVLFLVLWLMHFMAIIYTRLHLNKKATDKQALLDLALEGMAVFGFVLFLVLWLMHFMAIIYTRLHL
HUMAN29280	HUMAN29280_1to32	1.49856	0.845314746483	LAFAARTVVKPLGFLKPFSLMKASSRFKAHQLAFAARTVVKPLGFLKPFSLMKASSRFKAHQLAFAARTVVKPLGFLKPFSLMKASSRFKAHQLAFAARTVVKPLGFLKPFSLMKASSRFKAHQLAFAARTVVKPLGFLKPFSLMKASSRFKAHQLAFAARTVVKPLGFLKPFSLMKASSRFKAHQLAFAARTVVKPLGFLKPFSLMKASSRFKAHQLAFAARTVVKPLGFLKPFSLMKASSRFKAHQLAFAARTV
HUMAN30365	HUMAN30365_1to31	1.24746	0.703675080066	AASAALSAAAAAAALSGLAVRLSRSAAARGAASAALSAAAAAAALSGLAVRLSRSAAARGAASAALSAAAAAAALSGLAVRLSRSAAARGAASAALSAAAAAAALSGLAVRLSRSAAARGAASAALSAAAAAAALSGLAVRLSRSAAARGAASAALSAAAAAAALSGLAVRLSRSAAARGAASAALSAAAAAAALSGLAVRLSRSAAARGAASAALSAAAAAAALSGLAVRLSRSAAARGAASAALSAAAAAAALS
HUMAN30373	HUMAN30373_1to31	1.24746	0.703675080066	AASAALSAAAAAAALSGLAVRLSRSAAARGAASAALSAAAAAAALSGLAVRLSRSAAARGAASAALSAAAAAAALSGLAVRLSRSAAARGAASAALSAAAAAAALSGLAVRLSRSAAARGAASAALSAAAAAAALSGLAVRLSRSAAARGAASAALSAAAAAAALSGLAVRLSRSAAARGAASAALSAAAAAAALSGLAVRLSRSAAARGAASAALSAAAAAAALSGLAVRLSRSAAARGAASAALSAAAAAAALS
HUMAN30555	HUMAN30555_1to38	1.5133	0.853632659028	MAAMATARVRMGPRCAQALWRMPWLPVFLSLAAAAAAMAAMATARVRMGPRCAQALWRMPWLPVFLSLAAAAAAMAAMATARVRMGPRCAQALWRMPWLPVFLSLAAAAAAMAAMATARVRMGPRCAQALWRMPWLPVFLSLAAAAAAMAAMATARVRMGPRCAQALWRMPWLPVFLSLAAAAAAMAAMATARVRMGPRCAQALWRMPWLPVFLSLAAAAAAMAAMATARVRMGPRCAQALWRMPWLPVFLSLAAA
