## Supplementary File 5 for "Discovering molecular features of intrinsically disordered regions by using evolution for contrastive learning": filter_110_idr_activations.txt

HUMAN20825	HUMAN20825_400to430	1.23304	0.718721448052	IAPELRLQSDDILPLGKDSGPLSDPITGKPIAPELRLQSDDILPLGKDSGPLSDPITGKPIAPELRLQSDDILPLGKDSGPLSDPITGKPIAPELRLQSDDILPLGKDSGPLSDPITGKPIAPELRLQSDDILPLGKDSGPLSDPITGKPIAPELRLQSDDILPLGKDSGPLSDPITGKPIAPELRLQSDDILPLGKDSGPLSDPITGKPIAPELRLQSDDILPLGKDSGPLSDPITGKPIAPELRLQSDDILPLG
HUMAN22577	HUMAN22577_3839to3870	0.994035	0.579408021287	RVQRSLTAPLRRNRRDLVEPDGQLILDDSLIRVQRSLTAPLRRNRRDLVEPDGQLILDDSLIRVQRSLTAPLRRNRRDLVEPDGQLILDDSLIRVQRSLTAPLRRNRRDLVEPDGQLILDDSLIRVQRSLTAPLRRNRRDLVEPDGQLILDDSLIRVQRSLTAPLRRNRRDLVEPDGQLILDDSLIRVQRSLTAPLRRNRRDLVEPDGQLILDDSLIRVQRSLTAPLRRNRRDLVEPDGQLILDDSLIRVQRSLTA
HUMAN00127	HUMAN00127_158to201	1.07117	0.624371514052	SDESNTASREKLIDHYLGHNSEDPALEGTYARKSDYISPLDDLASDESNTASREKLIDHYLGHNSEDPALEGTYARKSDYISPLDDLASDESNTASREKLIDHYLGHNSEDPALEGTYARKSDYISPLDDLASDESNTASREKLIDHYLGHNSEDPALEGTYARKSDYISPLDDLASDESNTASREKLIDHYLGHNSEDPALEGTYARKSDYISPLDDLASDESNTASREKLIDHYLGHNSEDPALEGTYARKSDY
HUMAN05750	HUMAN05750_695to726	0.902241	0.525902734045	SEPSNIAGVSSTDIFPQPDLTEDGLARPVLAGSEPSNIAGVSSTDIFPQPDLTEDGLARPVLAGSEPSNIAGVSSTDIFPQPDLTEDGLARPVLAGSEPSNIAGVSSTDIFPQPDLTEDGLARPVLAGSEPSNIAGVSSTDIFPQPDLTEDGLARPVLAGSEPSNIAGVSSTDIFPQPDLTEDGLARPVLAGSEPSNIAGVSSTDIFPQPDLTEDGLARPVLAGSEPSNIAGVSSTDIFPQPDLTEDGLARPVLAG
HUMAN06119	HUMAN06119_1to31	0.996016	0.580563040861	LARKSIIPEEYVLARIAAENLRKPRIRDRLLARKSIIPEEYVLARIAAENLRKPRIRDRLLARKSIIPEEYVLARIAAENLRKPRIRDRLLARKSIIPEEYVLARIAAENLRKPRIRDRLLARKSIIPEEYVLARIAAENLRKPRIRDRLLARKSIIPEEYVLARIAAENLRKPRIRDRLLARKSIIPEEYVLARIAAENLRKPRIRDRLLARKSIIPEEYVLARIAAENLRKPRIRDRLLARKSIIPEEYVLARI
HUMAN07201	HUMAN07201_1to41	0.923737	0.538432568432	ALDILAMAPLYQAPAINRIGPKTDPSKRPADPLKPLVLSRALDILAMAPLYQAPAINRIGPKTDPSKRPADPLKPLVLSRALDILAMAPLYQAPAINRIGPKTDPSKRPADPLKPLVLSRALDILAMAPLYQAPAINRIGPKTDPSKRPADPLKPLVLSRALDILAMAPLYQAPAINRIGPKTDPSKRPADPLKPLVLSRALDILAMAPLYQAPAINRIGPKTDPSKRPADPLKPLVLSRALDILAMAPLYQAPAI
HUMAN11953	HUMAN11953_40to89	0.945252	0.550972999329	MDDLMLSPDDIEQWFTEDPGPDEAPRMPEAAPPVAPAPAAPTPAAPAPAPMDDLMLSPDDIEQWFTEDPGPDEAPRMPEAAPPVAPAPAAPTPAAPAPAPMDDLMLSPDDIEQWFTEDPGPDEAPRMPEAAPPVAPAPAAPTPAAPAPAPMDDLMLSPDDIEQWFTEDPGPDEAPRMPEAAPPVAPAPAAPTPAAPAPAPMDDLMLSPDDIEQWFTEDPGPDEAPRMPEAAPPVAPAPAAPTPAAPAPAPMDDLML
HUMAN16519	HUMAN16519_59to108	0.931268	0.542821920753	KPDVVSQLEEAEDFWPVERGIPQDTIPEYPELQLDPKLDPLPAESPLMNIKPDVVSQLEEAEDFWPVERGIPQDTIPEYPELQLDPKLDPLPAESPLMNIKPDVVSQLEEAEDFWPVERGIPQDTIPEYPELQLDPKLDPLPAESPLMNIKPDVVSQLEEAEDFWPVERGIPQDTIPEYPELQLDPKLDPLPAESPLMNIKPDVVSQLEEAEDFWPVERGIPQDTIPEYPELQLDPKLDPLPAESPLMNIKPDVVS
HUMAN16828	HUMAN16828_2421to2513	0.954632	0.556440728926	LAPVAAEAMEEGTVGDDVGATAGDSDDSLQQSSVQLLETIDEPLTHDITGAPPLSSLEKDKEIDLELLQDLMEVDIDPLDIDLEKDPLAAKVFLAPVAAEAMEEGTVGDDVGATAGDSDDSLQQSSVQLLETIDEPLTHDITGAPPLSSLEKDKEIDLELLQDLMEVDIDPLDIDLEKDPLAAKVFLAPVAAEAMEEGTVGDDVGATAGDSDDSLQQSSVQLLETIDEPLTHDITGAPPLSSLEKDKEIDLELLQD
HUMAN18298	HUMAN18298_373to429	0.922641	0.537793894201	EKPNGSVEPERELDLPVDLDDISEADLDHPDLFQNRMLSKSGYPKTPGRAGTEALPDEKPNGSVEPERELDLPVDLDDISEADLDHPDLFQNRMLSKSGYPKTPGRAGTEALPDEKPNGSVEPERELDLPVDLDDISEADLDHPDLFQNRMLSKSGYPKTPGRAGTEALPDEKPNGSVEPERELDLPVDLDDISEADLDHPDLFQNRMLSKSGYPKTPGRAGTEALPDEKPNGSVEPERELDLPVDLDDISEADLD
HUMAN20169	HUMAN20169_1to41	0.914955	0.533313307667	AAAVAAAGAGEPQSPDELLPKGDAEKPEEELEEDDDEELDAAAVAAAGAGEPQSPDELLPKGDAEKPEEELEEDDDEELDAAAVAAAGAGEPQSPDELLPKGDAEKPEEELEEDDDEELDAAAVAAAGAGEPQSPDELLPKGDAEKPEEELEEDDDEELDAAAVAAAGAGEPQSPDELLPKGDAEKPEEELEEDDDEELDAAAVAAAGAGEPQSPDELLPKGDAEKPEEELEEDDDEELDAAAVAAAGAGEPQSPD
HUMAN21782	HUMAN21782_403to446	0.979517	0.570945787491	RQAFDQPADTSPLLDPNSWSDTMNIFCPQDTIIPKGIERGSMRNRQAFDQPADTSPLLDPNSWSDTMNIFCPQDTIIPKGIERGSMRNRQAFDQPADTSPLLDPNSWSDTMNIFCPQDTIIPKGIERGSMRNRQAFDQPADTSPLLDPNSWSDTMNIFCPQDTIIPKGIERGSMRNRQAFDQPADTSPLLDPNSWSDTMNIFCPQDTIIPKGIERGSMRNRQAFDQPADTSPLLDPNSWSDTMNIFCPQDTIIPKG
HUMAN23163	HUMAN23163_595to628	0.988777	0.576343371668	RRTWRDRDARPDTDMRPDTDTRPDTDMRPDTDMRRRTWRDRDARPDTDMRPDTDTRPDTDMRPDTDMRRRTWRDRDARPDTDMRPDTDTRPDTDMRPDTDMRRRTWRDRDARPDTDMRPDTDTRPDTDMRPDTDMRRRTWRDRDARPDTDMRPDTDTRPDTDMRPDTDMRRRTWRDRDARPDTDMRPDTDTRPDTDMRPDTDMRRRTWRDRDARPDTDMRPDTDTRPDTDMRPDTDMRRRTWRDRDARPDTDMRPD
HUMAN26236	HUMAN26236_140to176	1.0079	0.587488711243	PDARPVEKESQMEEEIIYWDPADDLAADIYSFSELPTPDARPVEKESQMEEEIIYWDPADDLAADIYSFSELPTPDARPVEKESQMEEEIIYWDPADDLAADIYSFSELPTPDARPVEKESQMEEEIIYWDPADDLAADIYSFSELPTPDARPVEKESQMEEEIIYWDPADDLAADIYSFSELPTPDARPVEKESQMEEEIIYWDPADDLAADIYSFSELPTPDARPVEKESQMEEEIIYWDPADDLAADIYSFSE
HUMAN28604	HUMAN28604_170to219	0.932108	0.543311618479	LGDELLADEDSSYLDEAASAPAIPEGVPTDTKNKDGVLVDEFGLPQIPASLGDELLADEDSSYLDEAASAPAIPEGVPTDTKNKDGVLVDEFGLPQIPASLGDELLADEDSSYLDEAASAPAIPEGVPTDTKNKDGVLVDEFGLPQIPASLGDELLADEDSSYLDEAASAPAIPEGVPTDTKNKDGVLVDEFGLPQIPASLGDELLADEDSSYLDEAASAPAIPEGVPTDTKNKDGVLVDEFGLPQIPASLGDELL
HUMAN28617	HUMAN28617_193to238	0.903523	0.526650083302	KTKVPSNDNSSDLLYDDLYDDDIDDEDEEEEDADCYDDDDSGNEESKTKVPSNDNSSDLLYDDLYDDDIDDEDEEEEDADCYDDDDSGNEESKTKVPSNDNSSDLLYDDLYDDDIDDEDEEEEDADCYDDDDSGNEESKTKVPSNDNSSDLLYDDLYDDDIDDEDEEEEDADCYDDDDSGNEESKTKVPSNDNSSDLLYDDLYDDDIDDEDEEEEDADCYDDDDSGNEESKTKVPSNDNSSDLLYDDLYDDDIDDE
HUMAN29662	HUMAN29662_113to144	1.17722	0.686185368325	AKINETDTFGPGDDDEIQFDDIGDDDEDIDDIAKINETDTFGPGDDDEIQFDDIGDDDEDIDDIAKINETDTFGPGDDDEIQFDDIGDDDEDIDDIAKINETDTFGPGDDDEIQFDDIGDDDEDIDDIAKINETDTFGPGDDDEIQFDDIGDDDEDIDDIAKINETDTFGPGDDDEIQFDDIGDDDEDIDDIAKINETDTFGPGDDDEIQFDDIGDDDEDIDDIAKINETDTFGPGDDDEIQFDDIGDDDEDIDDI
HUMAN30399	HUMAN30399_477to508	0.977808	0.569949785051	KPPKEDSHPDLPGTEGGTEGKIVPSYDSATFPKPPKEDSHPDLPGTEGGTEGKIVPSYDSATFPKPPKEDSHPDLPGTEGGTEGKIVPSYDSATFPKPPKEDSHPDLPGTEGGTEGKIVPSYDSATFPKPPKEDSHPDLPGTEGGTEGKIVPSYDSATFPKPPKEDSHPDLPGTEGGTEGKIVPSYDSATFPKPPKEDSHPDLPGTEGGTEGKIVPSYDSATFPKPPKEDSHPDLPGTEGGTEGKIVPSYDSATFP
HUMAN30410	HUMAN30410_1to174	1.7156	1.0	AWLEDVDFLEDVPLLEDIPLLEDVPLLEDVPLLEDTSRLEDINLMEDMALLEDVDLLEDTDFLEDLDFSEAMDLREDKDFLEDMDSLEDMALLEDVDLLEDTDFLEDPDFLEAIDLREDKDFLEDMDSLEDLEAIGRCGFSGRHGFFGRRRFSGRPKLSGRLGLLGRRGFSGRAWLEDVDFLEDVPLLEDIPLLEDVPLLEDVPLLEDTSRLEDINLMEDMALLEDVDLLEDTDFLEDLDFSEAMDLREDKDFLED
HUMAN30648	HUMAN30648_113to144	1.17722	0.686185368325	AKINETDTFGPGDDDEIQFDDIGDDDEDIDDIAKINETDTFGPGDDDEIQFDDIGDDDEDIDDIAKINETDTFGPGDDDEIQFDDIGDDDEDIDDIAKINETDTFGPGDDDEIQFDDIGDDDEDIDDIAKINETDTFGPGDDDEIQFDDIGDDDEDIDDIAKINETDTFGPGDDDEIQFDDIGDDDEDIDDIAKINETDTFGPGDDDEIQFDDIGDDDEDIDDIAKINETDTFGPGDDDEIQFDDIGDDDEDIDDI
