## Supplementary File 5 for "Discovering molecular features of intrinsically disordered regions by using evolution for contrastive learning": filter_111_idr_activations.txt

HUMAN20653	HUMAN20653_839to874	1.50981	0.783566728844	PPVYHQSPGQAPYPGPQQPSYPFPQPPQQSYYPQQPPVYHQSPGQAPYPGPQQPSYPFPQPPQQSYYPQQPPVYHQSPGQAPYPGPQQPSYPFPQPPQQSYYPQQPPVYHQSPGQAPYPGPQQPSYPFPQPPQQSYYPQQPPVYHQSPGQAPYPGPQQPSYPFPQPPQQSYYPQQPPVYHQSPGQAPYPGPQQPSYPFPQPPQQSYYPQQPPVYHQSPGQAPYPGPQQPSYPFPQPPQQSYYPQQPPVYHQSPGQA
HUMAN00635	HUMAN00635_1to111	1.34328	0.697139675381	ASYPYRQGCPGAAGQAPGAPPGSYYPGPPNSGGQYGSGLPPGGGYGGPAPGGPYGPPAGGGPYGHPNPGMFPSGTPGGPYGGAAPGGPYGQPPPSSYGAQQPGLYGQGGAASYPYRQGCPGAAGQAPGAPPGSYYPGPPNSGGQYGSGLPPGGGYGGPAPGGPYGPPAGGGPYGHPNPGMFPSGTPGGPYGGAAPGGPYGQPPPSSYGAQQPGLYGQGGAASYPYRQGCPGAAGQAPGAPPGSYYPGPPNSGGQYG
HUMAN02362	HUMAN02362_37to70	1.92685	1.0	TYYDPYDPYPYETYEPYPYGVDEGPAYTYGSPSPTYYDPYDPYPYETYEPYPYGVDEGPAYTYGSPSPTYYDPYDPYPYETYEPYPYGVDEGPAYTYGSPSPTYYDPYDPYPYETYEPYPYGVDEGPAYTYGSPSPTYYDPYDPYPYETYEPYPYGVDEGPAYTYGSPSPTYYDPYDPYPYETYEPYPYGVDEGPAYTYGSPSPTYYDPYDPYPYETYEPYPYGVDEGPAYTYGSPSPTYYDPYDPYPYETYEPYP
HUMAN03780	HUMAN03780_48to80	1.70049	0.882524321699	LSPKSYASGPGPAPPYAAPSYGAPGPLLGAPGGLSPKSYASGPGPAPPYAAPSYGAPGPLLGAPGGLSPKSYASGPGPAPPYAAPSYGAPGPLLGAPGGLSPKSYASGPGPAPPYAAPSYGAPGPLLGAPGGLSPKSYASGPGPAPPYAAPSYGAPGPLLGAPGGLSPKSYASGPGPAPPYAAPSYGAPGPLLGAPGGLSPKSYASGPGPAPPYAAPSYGAPGPLLGAPGGLSPKSYASGPGPAPPYAAPSYGAPG
HUMAN04946	HUMAN04946_1to48	1.23652	0.64173334447	AYHSGYGAHGSKHRARAAPDPPPLFDDTSGGYSSQPGGYPATGADVAAYHSGYGAHGSKHRARAAPDPPPLFDDTSGGYSSQPGGYPATGADVAAYHSGYGAHGSKHRARAAPDPPPLFDDTSGGYSSQPGGYPATGADVAAYHSGYGAHGSKHRARAAPDPPPLFDDTSGGYSSQPGGYPATGADVAAYHSGYGAHGSKHRARAAPDPPPLFDDTSGGYSSQPGGYPATGADVAAYHSGYGAHGSKHRARAAPDP
HUMAN05164	HUMAN05164_1to244	1.28257	0.665634343941	NPVYSPVQPGAPYGNPKNMAYTGYPTAYPAAAPAYNPSLYPTNSPSYAPEFQFLHSAYATLLMKQAWPQNSSSCGTEGTFHLPVDTGTENRTYQASSAAFRYTAGTPYKVPPTQSNTAPPPYSPSPNPYQTAMYPIRSAYPQQNLYAQGAYYTQPVYAAQPHVIHHTTVVQPNSIPSAIYPAPVAAPRTNGVAMGMVAGTTMAMSAGTLLTTPQHTAIGAHPVSMPTYRAQGTPAYSYVPPHWNPVYSPVQPGAPY
HUMAN07266	HUMAN07266_187to221	1.27298	0.660655363457	STSYGYSRSRSGSRGRDSPYQSRGSPHYFSPFRPYSTSYGYSRSRSGSRGRDSPYQSRGSPHYFSPFRPYSTSYGYSRSRSGSRGRDSPYQSRGSPHYFSPFRPYSTSYGYSRSRSGSRGRDSPYQSRGSPHYFSPFRPYSTSYGYSRSRSGSRGRDSPYQSRGSPHYFSPFRPYSTSYGYSRSRSGSRGRDSPYQSRGSPHYFSPFRPYSTSYGYSRSRSGSRGRDSPYQSRGSPHYFSPFRPYSTSYGYSRSRS
HUMAN07507	HUMAN07507_425to459	1.26325	0.655603255473	QPGNTIREAGNHSSSSQHHTPPPYYSRPSSHKDLTQPGNTIREAGNHSSSSQHHTPPPYYSRPSSHKDLTQPGNTIREAGNHSSSSQHHTPPPYYSRPSSHKDLTQPGNTIREAGNHSSSSQHHTPPPYYSRPSSHKDLTQPGNTIREAGNHSSSSQHHTPPPYYSRPSSHKDLTQPGNTIREAGNHSSSSQHHTPPPYYSRPSSHKDLTQPGNTIREAGNHSSSSQHHTPPPYYSRPSSHKDLTQPGNTIREAGN
HUMAN10514	HUMAN10514_1to71	1.27954	0.664057277021	SVPGPYQAATGPSSAPSAPPSYEETVAVNSYYPTPPAPMPGPTTGLVTGPDGKGMNPPSYYTQPAPIPNNSVPGPYQAATGPSSAPSAPPSYEETVAVNSYYPTPPAPMPGPTTGLVTGPDGKGMNPPSYYTQPAPIPNNSVPGPYQAATGPSSAPSAPPSYEETVAVNSYYPTPPAPMPGPTTGLVTGPDGKGMNPPSYYTQPAPIPNNSVPGPYQAATGPSSAPSAPPSYEETVAVNSYYPTPPAPMPGPTTGL
HUMAN17654	HUMAN17654_1to195	1.27134	0.659802209292	NPVYSPGSSGVPYANAKGIGYPAGFPMGYAAAAPAYSPNMYPGANPTFQTGYTPGTPYKVSCSPTSGAVPPYSSSPNPYQTAVYPVRSAYPQQSPYAQQGTYYTQPLYAAPPHVIHHTTVVQPNGMPATVYPAPIPPPRGNGVTMGMVAGTTMAMSAGTLLTAHSPTPVAPHPVTVPTYRAPGTPTYSYVPPQWNPVYSPGSSGVPYANAKGIGYPAGFPMGYAAAAPAYSPNMYPGANPTFQTGYTPGTPYKVSC
HUMAN19392	HUMAN19392_191to225	1.37633	0.71429432272	KSSSYRYSIPSHRTTQKSYHTGKKSPSVYSRSQYVKSSSYRYSIPSHRTTQKSYHTGKKSPSVYSRSQYVKSSSYRYSIPSHRTTQKSYHTGKKSPSVYSRSQYVKSSSYRYSIPSHRTTQKSYHTGKKSPSVYSRSQYVKSSSYRYSIPSHRTTQKSYHTGKKSPSVYSRSQYVKSSSYRYSIPSHRTTQKSYHTGKKSPSVYSRSQYVKSSSYRYSIPSHRTTQKSYHTGKKSPSVYSRSQYVKSSSYRYSIPS
HUMAN19403	HUMAN19403_1to70	1.28771	0.668301270451	SHYGSYYGGLGYSCGGFGGLGYGYGCGCGSFCRRGSGCGYGGYGYGSGFGSYGYGSGFGGYGYGSGFGGSHYGSYYGGLGYSCGGFGGLGYGYGCGCGSFCRRGSGCGYGGYGYGSGFGSYGYGSGFGGYGYGSGFGGSHYGSYYGGLGYSCGGFGGLGYGYGCGCGSFCRRGSGCGYGGYGYGSGFGSYGYGSGFGGYGYGSGFGGSHYGSYYGGLGYSCGGFGGLGYGYGCGCGSFCRRGSGCGYGGYGYGSGF
HUMAN19508	HUMAN19508_188to232	1.48191	0.76908401929	EAPYRPYQAPPRATTTTANTAPAYQPPAAYKDNRAPSVTSATHSGEAPYRPYQAPPRATTTTANTAPAYQPPAAYKDNRAPSVTSATHSGEAPYRPYQAPPRATTTTANTAPAYQPPAAYKDNRAPSVTSATHSGEAPYRPYQAPPRATTTTANTAPAYQPPAAYKDNRAPSVTSATHSGEAPYRPYQAPPRATTTTANTAPAYQPPAAYKDNRAPSVTSATHSGEAPYRPYQAPPRATTTTANTAPAYQPPAAYK
HUMAN20843	HUMAN20843_203to240	1.32443	0.687357418389	PMGPPAYHETLAGGAAAPYPASQPPYNPAYMDAPKAALPMGPPAYHETLAGGAAAPYPASQPPYNPAYMDAPKAALPMGPPAYHETLAGGAAAPYPASQPPYNPAYMDAPKAALPMGPPAYHETLAGGAAAPYPASQPPYNPAYMDAPKAALPMGPPAYHETLAGGAAAPYPASQPPYNPAYMDAPKAALPMGPPAYHETLAGGAAAPYPASQPPYNPAYMDAPKAALPMGPPAYHETLAGGAAAPYPASQPPYNP
HUMAN21627	HUMAN21627_39to82	1.22916	0.637914133962	YPGPQVSYPPPPAGHSGPGPAGFPVPNQPVYNQPVYNQPVGAAGYPGPQVSYPPPPAGHSGPGPAGFPVPNQPVYNQPVYNQPVGAAGYPGPQVSYPPPPAGHSGPGPAGFPVPNQPVYNQPVYNQPVGAAGYPGPQVSYPPPPAGHSGPGPAGFPVPNQPVYNQPVYNQPVGAAGYPGPQVSYPPPPAGHSGPGPAGFPVPNQPVYNQPVYNQPVGAAGYPGPQVSYPPPPAGHSGPGPAGFPVPNQPVYNQPVY
HUMAN22810	HUMAN22810_507to541	1.29669	0.672958106357	WSRNKHSTVNGHYHNGILNGKYKRNGHIKHEKKVKWSRNKHSTVNGHYHNGILNGKYKRNGHIKHEKKVKWSRNKHSTVNGHYHNGILNGKYKRNGHIKHEKKVKWSRNKHSTVNGHYHNGILNGKYKRNGHIKHEKKVKWSRNKHSTVNGHYHNGILNGKYKRNGHIKHEKKVKWSRNKHSTVNGHYHNGILNGKYKRNGHIKHEKKVKWSRNKHSTVNGHYHNGILNGKYKRNGHIKHEKKVKWSRNKHSTVNG
HUMAN24340	HUMAN24340_286to332	1.7235	0.894466500243	YGPGYGGYDYSPYGYYGYGPGYDYSQGSTNYGKSQRRGGHQNNYKPYYGPGYGGYDYSPYGYYGYGPGYDYSQGSTNYGKSQRRGGHQNNYKPYYGPGYGGYDYSPYGYYGYGPGYDYSQGSTNYGKSQRRGGHQNNYKPYYGPGYGGYDYSPYGYYGYGPGYDYSQGSTNYGKSQRRGGHQNNYKPYYGPGYGGYDYSPYGYYGYGPGYDYSQGSTNYGKSQRRGGHQNNYKPYYGPGYGGYDYSPYGYYGYGPG
HUMAN26481	HUMAN26481_869to906	1.23931	0.643180118229	CPENGRSPGSVSTHHSSPRSDYATYTNSNHAAPSSNASCPENGRSPGSVSTHHSSPRSDYATYTNSNHAAPSSNASCPENGRSPGSVSTHHSSPRSDYATYTNSNHAAPSSNASCPENGRSPGSVSTHHSSPRSDYATYTNSNHAAPSSNASCPENGRSPGSVSTHHSSPRSDYATYTNSNHAAPSSNASCPENGRSPGSVSTHHSSPRSDYATYTNSNHAAPSSNASCPENGRSPGSVSTHHSSPRSDYATYTNS
HUMAN26518	HUMAN26518_1to30	1.48026	0.768228576024	AYPGHPGAGGGYYPGGYGGAPGGPAFPGQAYPGHPGAGGGYYPGGYGGAPGGPAFPGQAYPGHPGAGGGYYPGGYGGAPGGPAFPGQAYPGHPGAGGGYYPGGYGGAPGGPAFPGQAYPGHPGAGGGYYPGGYGGAPGGPAFPGQAYPGHPGAGGGYYPGGYGGAPGGPAFPGQAYPGHPGAGGGYYPGGYGGAPGGPAFPGQAYPGHPGAGGGYYPGGYGGAPGGPAFPGQAYPGHPGAGGGYYPGGYGGAPGGP
HUMAN28371	HUMAN28371_93to145	1.52108	0.78941643389	PYPQGGYPQGPYPQSPFPPNPYGQPQVFPGQDPDSPQHGNYQEEGPPSYYDNQPYPQGGYPQGPYPQSPFPPNPYGQPQVFPGQDPDSPQHGNYQEEGPPSYYDNQPYPQGGYPQGPYPQSPFPPNPYGQPQVFPGQDPDSPQHGNYQEEGPPSYYDNQPYPQGGYPQGPYPQSPFPPNPYGQPQVFPGQDPDSPQHGNYQEEGPPSYYDNQPYPQGGYPQGPYPQSPFPPNPYGQPQVFPGQDPDSPQHGNYQEE
