## Supplementary File 5 for "Discovering molecular features of intrinsically disordered regions by using evolution for contrastive learning": filter_112_idr_activations.txt

HUMAN06248	HUMAN06248_322to358	1.84934	0.745857821969	KQHAHKQSFAKPKGPAGKRGIRRLIRGPAETEATTDKQHAHKQSFAKPKGPAGKRGIRRLIRGPAETEATTDKQHAHKQSFAKPKGPAGKRGIRRLIRGPAETEATTDKQHAHKQSFAKPKGPAGKRGIRRLIRGPAETEATTDKQHAHKQSFAKPKGPAGKRGIRRLIRGPAETEATTDKQHAHKQSFAKPKGPAGKRGIRRLIRGPAETEATTDKQHAHKQSFAKPKGPAGKRGIRRLIRGPAETEATTDKQHA
HUMAN02722	HUMAN02722_678to708	2.00268	0.807698417323	PPEKKQNTGSKKSNKNKSGKNQFNRGGGHRGPPEKKQNTGSKKSNKNKSGKNQFNRGGGHRGPPEKKQNTGSKKSNKNKSGKNQFNRGGGHRGPPEKKQNTGSKKSNKNKSGKNQFNRGGGHRGPPEKKQNTGSKKSNKNKSGKNQFNRGGGHRGPPEKKQNTGSKKSNKNKSGKNQFNRGGGHRGPPEKKQNTGSKKSNKNKSGKNQFNRGGGHRGPPEKKQNTGSKKSNKNKSGKNQFNRGGGHRGPPEKKQNT
HUMAN03233	HUMAN03233_117to181	1.82032	0.734152797546	KRGTKGKSETILSPPPEKRGRKATSGKKGGKKSKAAKPRTSKKSKPKDSDKEGTSNSTSEDGPGDKRGTKGKSETILSPPPEKRGRKATSGKKGGKKSKAAKPRTSKKSKPKDSDKEGTSNSTSEDGPGDKRGTKGKSETILSPPPEKRGRKATSGKKGGKKSKAAKPRTSKKSKPKDSDKEGTSNSTSEDGPGDKRGTKGKSETILSPPPEKRGRKATSGKKGGKKSKAAKPRTSKKSKPKDSDKEGTSNSTSED
HUMAN07677	HUMAN07677_107to147	2.21005	0.891332960631	KPHRTQGISSTSSKSSKGGKKTPVRSTPKEIKKATPKKYSQKPHRTQGISSTSSKSSKGGKKTPVRSTPKEIKKATPKKYSQKPHRTQGISSTSSKSSKGGKKTPVRSTPKEIKKATPKKYSQKPHRTQGISSTSSKSSKGGKKTPVRSTPKEIKKATPKKYSQKPHRTQGISSTSSKSSKGGKKTPVRSTPKEIKKATPKKYSQKPHRTQGISSTSSKSSKGGKKTPVRSTPKEIKKATPKKYSQKPHRTQGISS
HUMAN10684	HUMAN10684_1to32	1.94863	0.7859004308	KSNPPRSSLEACKAAGQAPQQKTQAKPTKAAKSNPPRSSLEACKAAGQAPQQKTQAKPTKAAKSNPPRSSLEACKAAGQAPQQKTQAKPTKAAKSNPPRSSLEACKAAGQAPQQKTQAKPTKAAKSNPPRSSLEACKAAGQAPQQKTQAKPTKAAKSNPPRSSLEACKAAGQAPQQKTQAKPTKAAKSNPPRSSLEACKAAGQAPQQKTQAKPTKAAKSNPPRSSLEACKAAGQAPQQKTQAKPTKAAKSNPPRSS
HUMAN14940	HUMAN14940_1to36	1.76164	0.710484520644	AHAGGGSGGSGAGGPAGRGLSGARWGRSGSAGHEKAHAGGGSGGSGAGGPAGRGLSGARWGRSGSAGHEKAHAGGGSGGSGAGGPAGRGLSGARWGRSGSAGHEKAHAGGGSGGSGAGGPAGRGLSGARWGRSGSAGHEKAHAGGGSGGSGAGGPAGRGLSGARWGRSGSAGHEKAHAGGGSGGSGAGGPAGRGLSGARWGRSGSAGHEKAHAGGGSGGSGAGGPAGRGLSGARWGRSGSAGHEKAHAGGGSGGSG
HUMAN16740	HUMAN16740_102to131	2.03747	0.821730619338	GNKAEKAGSKEQGPRQRKGAAPAEKKCGAEGNKAEKAGSKEQGPRQRKGAAPAEKKCGAEGNKAEKAGSKEQGPRQRKGAAPAEKKCGAEGNKAEKAGSKEQGPRQRKGAAPAEKKCGAEGNKAEKAGSKEQGPRQRKGAAPAEKKCGAEGNKAEKAGSKEQGPRQRKGAAPAEKKCGAEGNKAEKAGSKEQGPRQRKGAAPAEKKCGAEGNKAEKAGSKEQGPRQRKGAAPAEKKCGAEGNKAEKAGSKEQGPRQ
HUMAN20713	HUMAN20713_126to215	1.95116	0.78692007344	EVKKLQKAALLKASPKKAPGTKGTAAAAAAAAAAKVPAKKITAASKKAPAQKVPAQKATGQKAAPAPKAQKGQKAPAQKAPAPKASGKKAEVKKLQKAALLKASPKKAPGTKGTAAAAAAAAAAKVPAKKITAASKKAPAQKVPAQKATGQKAAPAPKAQKGQKAPAQKAPAPKASGKKAEVKKLQKAALLKASPKKAPGTKGTAAAAAAAAAAKVPAKKITAASKKAPAQKVPAQKATGQKAAPAPKAQKGQKAP
HUMAN22550	HUMAN22550_94to125	1.93082	0.778718556131	SQKKKQKNGKKHQKKKVLKVRKSQRSRQKKTTSQKKKQKNGKKHQKKKVLKVRKSQRSRQKKTTSQKKKQKNGKKHQKKKVLKVRKSQRSRQKKTTSQKKKQKNGKKHQKKKVLKVRKSQRSRQKKTTSQKKKQKNGKKHQKKKVLKVRKSQRSRQKKTTSQKKKQKNGKKHQKKKVLKVRKSQRSRQKKTTSQKKKQKNGKKHQKKKVLKVRKSQRSRQKKTTSQKKKQKNGKKHQKKKVLKVRKSQRSRQKKTT
HUMAN23319	HUMAN23319_91to127	1.97435	0.796274265793	KKNGKGNVCHRKKHHGKRNSNRAHQGKHETYGHKTPYKKNGKGNVCHRKKHHGKRNSNRAHQGKHETYGHKTPYKKNGKGNVCHRKKHHGKRNSNRAHQGKHETYGHKTPYKKNGKGNVCHRKKHHGKRNSNRAHQGKHETYGHKTPYKKNGKGNVCHRKKHHGKRNSNRAHQGKHETYGHKTPYKKNGKGNVCHRKKHHGKRNSNRAHQGKHETYGHKTPYKKNGKGNVCHRKKHHGKRNSNRAHQGKHETYGHK
HUMAN23990	HUMAN23990_880to934	1.7283	0.697038391988	REAKSGYQAGKKETKDLYAPKPSGKASKGNKSKGKKSKSPKPVKPVEDEDEAGLQREAKSGYQAGKKETKDLYAPKPSGKASKGNKSKGKKSKSPKPVKPVEDEDEAGLQREAKSGYQAGKKETKDLYAPKPSGKASKGNKSKGKKSKSPKPVKPVEDEDEAGLQREAKSGYQAGKKETKDLYAPKPSGKASKGNKSKGKKSKSPKPVKPVEDEDEAGLQREAKSGYQAGKKETKDLYAPKPSGKASKGNKSKGKK
HUMAN24601	HUMAN24601_94to215	1.9563	0.788995417378	GTLVQTKGTGASGSFKLNKKASSVETKPGASKVATKTKATGASKKLKKATGASKKSVKTPKKAKKPAATRKSSKNPKKPKTVKPKKVAKSPAKAKAVKPKAAKARVTKPKTAKPKKAAPKKKGTLVQTKGTGASGSFKLNKKASSVETKPGASKVATKTKATGASKKLKKATGASKKSVKTPKKAKKPAATRKSSKNPKKPKTVKPKKVAKSPAKAKAVKPKAAKARVTKPKTAKPKKAAPKKKGTLVQTKGTGAS
HUMAN24607	HUMAN24607_1to35	1.81996	0.734006255167	PEPSKSAPAPKKGSKKAITKAQKKDGKKRKRSRKPEPSKSAPAPKKGSKKAITKAQKKDGKKRKRSRKPEPSKSAPAPKKGSKKAITKAQKKDGKKRKRSRKPEPSKSAPAPKKGSKKAITKAQKKDGKKRKRSRKPEPSKSAPAPKKGSKKAITKAQKKDGKKRKRSRKPEPSKSAPAPKKGSKKAITKAQKKDGKKRKRSRKPEPSKSAPAPKKGSKKAITKAQKKDGKKRKRSRKPEPSKSAPAPKKGSKKAI
HUMAN24609	HUMAN24609_91to213	1.99988	0.806571752591	GTLVQTKGTGASGSFKLNKKAASGEAKPKVKKAGGTKPKKPVGAAKKPKKAAGGATPKKSAKKTPKKAKKPAAATVTKKVAKSPKKAKVAKPKKAAKSAAKAVKPKAAKPKVVKPKKAAPKKKGTLVQTKGTGASGSFKLNKKAASGEAKPKVKKAGGTKPKKPVGAAKKPKKAAGGATPKKSAKKTPKKAKKPAAATVTKKVAKSPKKAKVAKPKKAAKSAAKAVKPKAAKPKVVKPKKAAPKKKGTLVQTKGTG
HUMAN24615	HUMAN24615_91to219	2.47949	1.0	GTLVQTKGTGASGSFKLNKKAASGEAKPKAKKAGAAKAKKPAGAAKKPKKATGAATPKKSAKKTPKKAKKPAAAAGAKKAKSPKKAKAAKPKKAPKSPAKAKAVKPKAAKPKTAKPKAAKPKKAAAKKKGTLVQTKGTGASGSFKLNKKAASGEAKPKAKKAGAAKAKKPAGAAKKPKKATGAATPKKSAKKTPKKAKKPAAAAGAKKAKSPKKAKAAKPKKAPKSPAKAKAVKPKAAKPKTAKPKAAKPKKAAAK
HUMAN24626	HUMAN24626_92to221	2.11085	0.851325545048	GTLVQTKGTGASGSFKLNKKAASGEGKPKAKKAGAAKPRKPAGAAKKPKKVAGAATPKKSIKKTPKKVKKPATAAGTKKVAKSAKKVKTPQPKKAAKSPAKAKAPKPKAAKPKSGKPKVTKAKKAAPKKKGTLVQTKGTGASGSFKLNKKAASGEGKPKAKKAGAAKPRKPAGAAKKPKKVAGAATPKKSIKKTPKKVKKPATAAGTKKVAKSAKKVKTPQPKKAAKSPAKAKAPKPKAAKPKSGKPKVTKAKKAA
HUMAN24666	HUMAN24666_94to226	2.29917	0.927278152243	GTLVQTKGTGASGSFKLNKKAASGEAKPKAKKAGAAKAKKPAGATPKKAKKAAGAKKAVKKTPKKAKKPAAAGVKKVAKSPKKAKAAAKPKKATKSPAKPKAVKPKAAKPKAAKPKAAKPKAAKAKKAAAKKKGTLVQTKGTGASGSFKLNKKAASGEAKPKAKKAGAAKAKKPAGATPKKAKKAAGAKKAVKKTPKKAKKPAAAGVKKVAKSPKKAKAAAKPKKATKSPAKPKAVKPKAAKPKAAKPKAAKPKAA
HUMAN27901	HUMAN27901_510to543	1.93695	0.781190208738	GYRASRSQRKSQRQFLRNQGTPKYKPRFVHTRQTGYRASRSQRKSQRQFLRNQGTPKYKPRFVHTRQTGYRASRSQRKSQRQFLRNQGTPKYKPRFVHTRQTGYRASRSQRKSQRQFLRNQGTPKYKPRFVHTRQTGYRASRSQRKSQRQFLRNQGTPKYKPRFVHTRQTGYRASRSQRKSQRQFLRNQGTPKYKPRFVHTRQTGYRASRSQRKSQRQFLRNQGTPKYKPRFVHTRQTGYRASRSQRKSQRQFLRN
HUMAN28097	HUMAN28097_1to35	2.18807	0.882467819813	ARGQQKIQSQQKNAKKQAGQKKKQGHDQKAAAKAARGQQKIQSQQKNAKKQAGQKKKQGHDQKAAAKAARGQQKIQSQQKNAKKQAGQKKKQGHDQKAAAKAARGQQKIQSQQKNAKKQAGQKKKQGHDQKAAAKAARGQQKIQSQQKNAKKQAGQKKKQGHDQKAAAKAARGQQKIQSQQKNAKKQAGQKKKQGHDQKAAAKAARGQQKIQSQQKNAKKQAGQKKKQGHDQKAAAKAARGQQKIQSQQKNAKKQA
HUMAN28646	HUMAN28646_93to134	2.03056	0.818944198701	TPSPQKPAQGCRKDRGASKTGKKGKGSKGCKRTERSQTPKGPTPSPQKPAQGCRKDRGASKTGKKGKGSKGCKRTERSQTPKGPTPSPQKPAQGCRKDRGASKTGKKGKGSKGCKRTERSQTPKGPTPSPQKPAQGCRKDRGASKTGKKGKGSKGCKRTERSQTPKGPTPSPQKPAQGCRKDRGASKTGKKGKGSKGCKRTERSQTPKGPTPSPQKPAQGCRKDRGASKTGKKGKGSKGCKRTERSQTPKGPTPSP
