## Supplementary File 5 for "Discovering molecular features of intrinsically disordered regions by using evolution for contrastive learning": filter_113_idr_activations.txt

HUMAN11796	HUMAN11796_20to53	1.50141	0.577593493856	MGRDLRPGSRVLLLLLLLLLVYLTQPGNGNEGSMGRDLRPGSRVLLLLLLLLLVYLTQPGNGNEGSMGRDLRPGSRVLLLLLLLLLVYLTQPGNGNEGSMGRDLRPGSRVLLLLLLLLLVYLTQPGNGNEGSMGRDLRPGSRVLLLLLLLLLVYLTQPGNGNEGSMGRDLRPGSRVLLLLLLLLLVYLTQPGNGNEGSMGRDLRPGSRVLLLLLLLLLVYLTQPGNGNEGSMGRDLRPGSRVLLLLLLLLLVYLTQ
HUMAN01028	HUMAN01028_1to43	2.59943	1.0	GLPEPGPLRLLALLLLLLLLLLLQLQHLAAAAADPLLGGQGPGLPEPGPLRLLALLLLLLLLLLLQLQHLAAAAADPLLGGQGPGLPEPGPLRLLALLLLLLLLLLLQLQHLAAAAADPLLGGQGPGLPEPGPLRLLALLLLLLLLLLLQLQHLAAAAADPLLGGQGPGLPEPGPLRLLALLLLLLLLLLLQLQHLAAAAADPLLGGQGPGLPEPGPLRLLALLLLLLLLLLLQLQHLAAAAADPLLGGQGPGLPE
HUMAN03230	HUMAN03230_88to121	1.48826	0.572533922931	PVTSILLLFLLMMLGVRGLLLVGLVYLVSHLSQRPVTSILLLFLLMMLGVRGLLLVGLVYLVSHLSQRPVTSILLLFLLMMLGVRGLLLVGLVYLVSHLSQRPVTSILLLFLLMMLGVRGLLLVGLVYLVSHLSQRPVTSILLLFLLMMLGVRGLLLVGLVYLVSHLSQRPVTSILLLFLLMMLGVRGLLLVGLVYLVSHLSQRPVTSILLLFLLMMLGVRGLLLVGLVYLVSHLSQRPVTSILLLFLLMMLGVRG
HUMAN04148	HUMAN04148_1to36	1.48076	0.569647967559	ATLWGGLLRLGSLLSLSCLALSVLLLAQLSDAAKNATLWGGLLRLGSLLSLSCLALSVLLLAQLSDAAKNATLWGGLLRLGSLLSLSCLALSVLLLAQLSDAAKNATLWGGLLRLGSLLSLSCLALSVLLLAQLSDAAKNATLWGGLLRLGSLLSLSCLALSVLLLAQLSDAAKNATLWGGLLRLGSLLSLSCLALSVLLLAQLSDAAKNATLWGGLLRLGSLLSLSCLALSVLLLAQLSDAAKNATLWGGLLRLG
HUMAN04890	HUMAN04890_1to57	1.45284	0.558907792694	PGPRGAAGGLAPEMRGAGAAGLLALLLLLLLLLLGLGGRVEGGPAGERGAGGGGALPGPRGAAGGLAPEMRGAGAAGLLALLLLLLLLLLGLGGRVEGGPAGERGAGGGGALPGPRGAAGGLAPEMRGAGAAGLLALLLLLLLLLLGLGGRVEGGPAGERGAGGGGALPGPRGAAGGLAPEMRGAGAAGLLALLLLLLLLLLGLGGRVEGGPAGERGAGGGGALPGPRGAAGGLAPEMRGAGAAGLLALLLLLLLL
HUMAN05685	HUMAN05685_1to37	1.50287	0.578153946114	LRYLLKTLLQMNLFADSLAGDISNSSELLLGFNSSLLRYLLKTLLQMNLFADSLAGDISNSSELLLGFNSSLLRYLLKTLLQMNLFADSLAGDISNSSELLLGFNSSLLRYLLKTLLQMNLFADSLAGDISNSSELLLGFNSSLLRYLLKTLLQMNLFADSLAGDISNSSELLLGFNSSLLRYLLKTLLQMNLFADSLAGDISNSSELLLGFNSSLLRYLLKTLLQMNLFADSLAGDISNSSELLLGFNSSLLRYL
HUMAN07377	HUMAN07377_1to43	1.46431	0.563318768882	GARASGGPLARAGLLLLLLLLLLLGLLAPGAQGARGRGGAEKGARASGGPLARAGLLLLLLLLLLLGLLAPGAQGARGRGGAEKGARASGGPLARAGLLLLLLLLLLLGLLAPGAQGARGRGGAEKGARASGGPLARAGLLLLLLLLLLLGLLAPGAQGARGRGGAEKGARASGGPLARAGLLLLLLLLLLLGLLAPGAQGARGRGGAEKGARASGGPLARAGLLLLLLLLLLLGLLAPGAQGARGRGGAEKGARA
HUMAN07413	HUMAN07413_1to38	1.85582	0.713932574397	AGPGWTLLLLLLLLLLLGSMAGYGPQKKLNLSHKGIGAGPGWTLLLLLLLLLLLGSMAGYGPQKKLNLSHKGIGAGPGWTLLLLLLLLLLLGSMAGYGPQKKLNLSHKGIGAGPGWTLLLLLLLLLLLGSMAGYGPQKKLNLSHKGIGAGPGWTLLLLLLLLLLLGSMAGYGPQKKLNLSHKGIGAGPGWTLLLLLLLLLLLGSMAGYGPQKKLNLSHKGIGAGPGWTLLLLLLLLLLLGSMAGYGPQKKLNLSHK
HUMAN09719	HUMAN09719_1331to1363	1.48397	0.570884163539	LKQALNGLSQLTYTSGNPTKRQSQLIDTLQHQVLKQALNGLSQLTYTSGNPTKRQSQLIDTLQHQVLKQALNGLSQLTYTSGNPTKRQSQLIDTLQHQVLKQALNGLSQLTYTSGNPTKRQSQLIDTLQHQVLKQALNGLSQLTYTSGNPTKRQSQLIDTLQHQVLKQALNGLSQLTYTSGNPTKRQSQLIDTLQHQVLKQALNGLSQLTYTSGNPTKRQSQLIDTLQHQVLKQALNGLSQLTYTSGNPTKRQSQL
HUMAN12679	HUMAN12679_1to35	1.46889	0.565081435029	NLPSTKVSWAAVTLLLLLLLLPPALLSSGAAAQPNLPSTKVSWAAVTLLLLLLLLPPALLSSGAAAQPNLPSTKVSWAAVTLLLLLLLLPPALLSSGAAAQPNLPSTKVSWAAVTLLLLLLLLPPALLSSGAAAQPNLPSTKVSWAAVTLLLLLLLLPPALLSSGAAAQPNLPSTKVSWAAVTLLLLLLLLPPALLSSGAAAQPNLPSTKVSWAAVTLLLLLLLLPPALLSSGAAAQPNLPSTKVSWAAVTLLLLL
HUMAN16791	HUMAN16791_1to33	1.69928	0.653713742577	GLRPGIFLLELLLLLGQGTPQIHTSPRKSTLEGLRPGIFLLELLLLLGQGTPQIHTSPRKSTLEGLRPGIFLLELLLLLGQGTPQIHTSPRKSTLEGLRPGIFLLELLLLLGQGTPQIHTSPRKSTLEGLRPGIFLLELLLLLGQGTPQIHTSPRKSTLEGLRPGIFLLELLLLLGQGTPQIHTSPRKSTLEGLRPGIFLLELLLLLGQGTPQIHTSPRKSTLEGLRPGIFLLELLLLLGQGTPQIHTSPRKSTLE
HUMAN18547	HUMAN18547_1to47	1.88021	0.72331699686	MSMLGGLQRYFRVILLLLLALTLLLLAGFLHSDLELDTPLFGGQAEMSMLGGLQRYFRVILLLLLALTLLLLAGFLHSDLELDTPLFGGQAEMSMLGGLQRYFRVILLLLLALTLLLLAGFLHSDLELDTPLFGGQAEMSMLGGLQRYFRVILLLLLALTLLLLAGFLHSDLELDTPLFGGQAEMSMLGGLQRYFRVILLLLLALTLLLLAGFLHSDLELDTPLFGGQAEMSMLGGLQRYFRVILLLLLALTLLLL
HUMAN21443	HUMAN21443_1to38	1.8721	0.720196377041	PLPPRSLQVLLLLLLLLLLLPGMWAEAGLPRAGGGSQPLPPRSLQVLLLLLLLLLLLPGMWAEAGLPRAGGGSQPLPPRSLQVLLLLLLLLLLLPGMWAEAGLPRAGGGSQPLPPRSLQVLLLLLLLLLLLPGMWAEAGLPRAGGGSQPLPPRSLQVLLLLLLLLLLLPGMWAEAGLPRAGGGSQPLPPRSLQVLLLLLLLLLLLPGMWAEAGLPRAGGGSQPLPPRSLQVLLLLLLLLLLLPGMWAEAGLPRAGG
HUMAN21531	HUMAN21531_1to32	1.56512	0.602101276351	EALLEGIQNRGHGGGFLTSCEAELQELMKQIEALLEGIQNRGHGGGFLTSCEAELQELMKQIEALLEGIQNRGHGGGFLTSCEAELQELMKQIEALLEGIQNRGHGGGFLTSCEAELQELMKQIEALLEGIQNRGHGGGFLTSCEAELQELMKQIEALLEGIQNRGHGGGFLTSCEAELQELMKQIEALLEGIQNRGHGGGFLTSCEAELQELMKQIEALLEGIQNRGHGGGFLTSCEAELQELMKQIEALLEGIQ
HUMAN21879	HUMAN21879_98to135	1.54706	0.595152191152	LLGSRTQLELVLAGASLLLAALLLGCLVALGVQYHRDPLLGSRTQLELVLAGASLLLAALLLGCLVALGVQYHRDPLLGSRTQLELVLAGASLLLAALLLGCLVALGVQYHRDPLLGSRTQLELVLAGASLLLAALLLGCLVALGVQYHRDPLLGSRTQLELVLAGASLLLAALLLGCLVALGVQYHRDPLLGSRTQLELVLAGASLLLAALLLGCLVALGVQYHRDPLLGSRTQLELVLAGASLLLAALLLGCLV
HUMAN23493	HUMAN23493_1to51	1.55092	0.596639561096	ELCGLGLPRPPMLLALLLATLLAAMLALLTQVALVVQVAEAARAPSVSAKELCGLGLPRPPMLLALLLATLLAAMLALLTQVALVVQVAEAARAPSVSAKELCGLGLPRPPMLLALLLATLLAAMLALLTQVALVVQVAEAARAPSVSAKELCGLGLPRPPMLLALLLATLLAAMLALLTQVALVVQVAEAARAPSVSAKELCGLGLPRPPMLLALLLATLLAAMLALLTQVALVVQVAEAARAPSVSAKELCGLG
HUMAN23940	HUMAN23940_1to37	1.5173	0.583705959257	EQAGTRPAATEHPRLRRPMPWLLLLPLLLLLLLLLPEQAGTRPAATEHPRLRRPMPWLLLLPLLLLLLLLLPEQAGTRPAATEHPRLRRPMPWLLLLPLLLLLLLLLPEQAGTRPAATEHPRLRRPMPWLLLLPLLLLLLLLLPEQAGTRPAATEHPRLRRPMPWLLLLPLLLLLLLLLPEQAGTRPAATEHPRLRRPMPWLLLLPLLLLLLLLLPEQAGTRPAATEHPRLRRPMPWLLLLPLLLLLLLLLPEQAG
HUMAN24306	HUMAN24306_1to34	1.49411	0.57478242749	RALLLLGFLLVSLESTLSIPPWEAPKEHKYKAERALLLLGFLLVSLESTLSIPPWEAPKEHKYKAERALLLLGFLLVSLESTLSIPPWEAPKEHKYKAERALLLLGFLLVSLESTLSIPPWEAPKEHKYKAERALLLLGFLLVSLESTLSIPPWEAPKEHKYKAERALLLLGFLLVSLESTLSIPPWEAPKEHKYKAERALLLLGFLLVSLESTLSIPPWEAPKEHKYKAERALLLLGFLLVSLESTLSIPPWEAP
HUMAN25680	HUMAN25680_1to30	1.53722	0.591369447964	RPQELPRLAFPLLLLLLLLLPPPPCPAHSRPQELPRLAFPLLLLLLLLLPPPPCPAHSRPQELPRLAFPLLLLLLLLLPPPPCPAHSRPQELPRLAFPLLLLLLLLLPPPPCPAHSRPQELPRLAFPLLLLLLLLLPPPPCPAHSRPQELPRLAFPLLLLLLLLLPPPPCPAHSRPQELPRLAFPLLLLLLLLLPPPPCPAHSRPQELPRLAFPLLLLLLLLLPPPPCPAHSRPQELPRLAFPLLLLLLLLLPPPP
HUMAN30412	HUMAN30412_1to50	1.57714	0.606726601107	VDELVLLLHALLMRHRALSIENSQLMEQLRLLVCERASLLRQVRPPSCPVDELVLLLHALLMRHRALSIENSQLMEQLRLLVCERASLLRQVRPPSCPVDELVLLLHALLMRHRALSIENSQLMEQLRLLVCERASLLRQVRPPSCPVDELVLLLHALLMRHRALSIENSQLMEQLRLLVCERASLLRQVRPPSCPVDELVLLLHALLMRHRALSIENSQLMEQLRLLVCERASLLRQVRPPSCPVDELVLLLHAL
