## Supplementary File 5 for "Discovering molecular features of intrinsically disordered regions by using evolution for contrastive learning": filter_114_idr_activations.txt

HUMAN01054	HUMAN01054_1to36	1.2797	0.684893187927	VCREQLSKNQVKWVFAGITCVSVVVIAAIVLAITLVCREQLSKNQVKWVFAGITCVSVVVIAAIVLAITLVCREQLSKNQVKWVFAGITCVSVVVIAAIVLAITLVCREQLSKNQVKWVFAGITCVSVVVIAAIVLAITLVCREQLSKNQVKWVFAGITCVSVVVIAAIVLAITLVCREQLSKNQVKWVFAGITCVSVVVIAAIVLAITLVCREQLSKNQVKWVFAGITCVSVVVIAAIVLAITLVCREQLSKNQV
HUMAN01288	HUMAN01288_1to32	1.06872	0.571980293216	VCVLVLAAAAGAVAVFLILRIWVVLRSMDVTVCVLVLAAAAGAVAVFLILRIWVVLRSMDVTVCVLVLAAAAGAVAVFLILRIWVVLRSMDVTVCVLVLAAAAGAVAVFLILRIWVVLRSMDVTVCVLVLAAAAGAVAVFLILRIWVVLRSMDVTVCVLVLAAAAGAVAVFLILRIWVVLRSMDVTVCVLVLAAAAGAVAVFLILRIWVVLRSMDVTVCVLVLAAAAGAVAVFLILRIWVVLRSMDVTVCVLVLAA
HUMAN02129	HUMAN02129_105to141	1.70493	0.912476943994	LRRQMWWRGCKIKAIMALVAAILLLVIIILIVMKYRTLRRQMWWRGCKIKAIMALVAAILLLVIIILIVMKYRTLRRQMWWRGCKIKAIMALVAAILLLVIIILIVMKYRTLRRQMWWRGCKIKAIMALVAAILLLVIIILIVMKYRTLRRQMWWRGCKIKAIMALVAAILLLVIIILIVMKYRTLRRQMWWRGCKIKAIMALVAAILLLVIIILIVMKYRTLRRQMWWRGCKIKAIMALVAAILLLVIIILIVMK
HUMAN07977	HUMAN07977_31to60	1.09673	0.586968244439	HLLVLAVSQLWLAVVVVPLAVSVACLNSDCHLLVLAVSQLWLAVVVVPLAVSVACLNSDCHLLVLAVSQLWLAVVVVPLAVSVACLNSDCHLLVLAVSQLWLAVVVVPLAVSVACLNSDCHLLVLAVSQLWLAVVVVPLAVSVACLNSDCHLLVLAVSQLWLAVVVVPLAVSVACLNSDCHLLVLAVSQLWLAVVVVPLAVSVACLNSDCHLLVLAVSQLWLAVVVVPLAVSVACLNSDCHLLVLAVSQLWLAVVV
HUMAN08834	HUMAN08834_1to30	1.06931	0.572295915666	GKESGWDSGRAAVAAVVGGVVAVGTVLVAGKESGWDSGRAAVAAVVGGVVAVGTVLVAGKESGWDSGRAAVAAVVGGVVAVGTVLVAGKESGWDSGRAAVAAVVGGVVAVGTVLVAGKESGWDSGRAAVAAVVGGVVAVGTVLVAGKESGWDSGRAAVAAVVGGVVAVGTVLVAGKESGWDSGRAAVAAVVGGVVAVGTVLVAGKESGWDSGRAAVAAVVGGVVAVGTVLVAGKESGWDSGRAAVAAVVGGVVAVG
HUMAN11986	HUMAN11986_84to121	1.04388	0.558686826862	LKRKYWWKNLKMMIILGVICAIILIIIIGTGCDRTSQPLKRKYWWKNLKMMIILGVICAIILIIIIGTGCDRTSQPLKRKYWWKNLKMMIILGVICAIILIIIIGTGCDRTSQPLKRKYWWKNLKMMIILGVICAIILIIIIGTGCDRTSQPLKRKYWWKNLKMMIILGVICAIILIIIIGTGCDRTSQPLKRKYWWKNLKMMIILGVICAIILIIIIGTGCDRTSQPLKRKYWWKNLKMMIILGVICAIILIIII
HUMAN13186	HUMAN13186_580to609	1.07147	0.573449306135	GPTLSKMWKQQIAQVEQLKKEACRENRSKKGPTLSKMWKQQIAQVEQLKKEACRENRSKKGPTLSKMWKQQIAQVEQLKKEACRENRSKKGPTLSKMWKQQIAQVEQLKKEACRENRSKKGPTLSKMWKQQIAQVEQLKKEACRENRSKKGPTLSKMWKQQIAQVEQLKKEACRENRSKKGPTLSKMWKQQIAQVEQLKKEACRENRSKKGPTLSKMWKQQIAQVEQLKKEACRENRSKKGPTLSKMWKQQIAQVE
HUMAN17794	HUMAN17794_1to38	1.06243	0.568612377734	KTWVKIVFGVATSAVLALLVMCIVLRPSRVHNSEENTKTWVKIVFGVATSAVLALLVMCIVLRPSRVHNSEENTKTWVKIVFGVATSAVLALLVMCIVLRPSRVHNSEENTKTWVKIVFGVATSAVLALLVMCIVLRPSRVHNSEENTKTWVKIVFGVATSAVLALLVMCIVLRPSRVHNSEENTKTWVKIVFGVATSAVLALLVMCIVLRPSRVHNSEENTKTWVKIVFGVATSAVLALLVMCIVLRPSRVHNSE
HUMAN19078	HUMAN19078_2to31	1.31358	0.703027921135	KPWILLLVMFISGVVMLLPVLGSFWNKDPFKPWILLLVMFISGVVMLLPVLGSFWNKDPFKPWILLLVMFISGVVMLLPVLGSFWNKDPFKPWILLLVMFISGVVMLLPVLGSFWNKDPFKPWILLLVMFISGVVMLLPVLGSFWNKDPFKPWILLLVMFISGVVMLLPVLGSFWNKDPFKPWILLLVMFISGVVMLLPVLGSFWNKDPFKPWILLLVMFISGVVMLLPVLGSFWNKDPFKPWILLLVMFISGVVM
HUMAN19215	HUMAN19215_296to325	1.86846	1.0	QKKNRKMLVILILFVIIIVLIVVLVGVKSRQKKNRKMLVILILFVIIIVLIVVLVGVKSRQKKNRKMLVILILFVIIIVLIVVLVGVKSRQKKNRKMLVILILFVIIIVLIVVLVGVKSRQKKNRKMLVILILFVIIIVLIVVLVGVKSRQKKNRKMLVILILFVIIIVLIVVLVGVKSRQKKNRKMLVILILFVIIIVLIVVLVGVKSRQKKNRKMLVILILFVIIIVLIVVLVGVKSRQKKNRKMLVILILFVI
HUMAN19901	HUMAN19901_1to34	1.05281	0.563461039098	ARGYGATVSLVLLGLGLALAVIVLAVVLSRHQAARGYGATVSLVLLGLGLALAVIVLAVVLSRHQAARGYGATVSLVLLGLGLALAVIVLAVVLSRHQAARGYGATVSLVLLGLGLALAVIVLAVVLSRHQAARGYGATVSLVLLGLGLALAVIVLAVVLSRHQAARGYGATVSLVLLGLGLALAVIVLAVVLSRHQAARGYGATVSLVLLGLGLALAVIVLAVVLSRHQAARGYGATVSLVLLGLGLALAVIVLA
HUMAN19910	HUMAN19910_1to33	1.08444	0.580391660217	KKKLVVLGLLAVVLVLVIVGLCLWLPSASKEPKKKLVVLGLLAVVLVLVIVGLCLWLPSASKEPKKKLVVLGLLAVVLVLVIVGLCLWLPSASKEPKKKLVVLGLLAVVLVLVIVGLCLWLPSASKEPKKKLVVLGLLAVVLVLVIVGLCLWLPSASKEPKKKLVVLGLLAVVLVLVIVGLCLWLPSASKEPKKKLVVLGLLAVVLVLVIVGLCLWLPSASKEPKKKLVVLGLLAVVLVLVIVGLCLWLPSASKEP
HUMAN20711	HUMAN20711_1to43	1.1281	0.603760800674	FTVLTRQPCEQAGLKALYRTPTIIALVVLLVSIVVLVSITVIFTVLTRQPCEQAGLKALYRTPTIIALVVLLVSIVVLVSITVIFTVLTRQPCEQAGLKALYRTPTIIALVVLLVSIVVLVSITVIFTVLTRQPCEQAGLKALYRTPTIIALVVLLVSIVVLVSITVIFTVLTRQPCEQAGLKALYRTPTIIALVVLLVSIVVLVSITVIFTVLTRQPCEQAGLKALYRTPTIIALVVLLVSIVVLVSITVIFTVL
HUMAN21069	HUMAN21069_797to828	1.51102	0.808698215301	NNKPWPWMPMLAALVAVTAIVLYVPGLARASPNNKPWPWMPMLAALVAVTAIVLYVPGLARASPNNKPWPWMPMLAALVAVTAIVLYVPGLARASPNNKPWPWMPMLAALVAVTAIVLYVPGLARASPNNKPWPWMPMLAALVAVTAIVLYVPGLARASPNNKPWPWMPMLAALVAVTAIVLYVPGLARASPNNKPWPWMPMLAALVAVTAIVLYVPGLARASPNNKPWPWMPMLAALVAVTAIVLYVPGLARASP
HUMAN22244	HUMAN22244_1to54	1.09298	0.584963177381	ANCEFSPVSGDKPCCRLSRRAQLCLGVSILVLILVVVLAVVVPRWRQQWSGPGANCEFSPVSGDKPCCRLSRRAQLCLGVSILVLILVVVLAVVVPRWRQQWSGPGANCEFSPVSGDKPCCRLSRRAQLCLGVSILVLILVVVLAVVVPRWRQQWSGPGANCEFSPVSGDKPCCRLSRRAQLCLGVSILVLILVVVLAVVVPRWRQQWSGPGANCEFSPVSGDKPCCRLSRRAQLCLGVSILVLILVVVLAVVVPR
HUMAN22344	HUMAN22344_439to479	1.33869	0.71646500304	KATNSKGSEWKKVAKVIDRFFMWIFFIMVFVMTILIIARADKATNSKGSEWKKVAKVIDRFFMWIFFIMVFVMTILIIARADKATNSKGSEWKKVAKVIDRFFMWIFFIMVFVMTILIIARADKATNSKGSEWKKVAKVIDRFFMWIFFIMVFVMTILIIARADKATNSKGSEWKKVAKVIDRFFMWIFFIMVFVMTILIIARADKATNSKGSEWKKVAKVIDRFFMWIFFIMVFVMTILIIARADKATNSKGSEW
HUMAN22506	HUMAN22506_1to31	1.08554	0.580979711991	VLLSLWLIAAALVEVRTSADGQAGNEEMVQVLLSLWLIAAALVEVRTSADGQAGNEEMVQVLLSLWLIAAALVEVRTSADGQAGNEEMVQVLLSLWLIAAALVEVRTSADGQAGNEEMVQVLLSLWLIAAALVEVRTSADGQAGNEEMVQVLLSLWLIAAALVEVRTSADGQAGNEEMVQVLLSLWLIAAALVEVRTSADGQAGNEEMVQVLLSLWLIAAALVEVRTSADGQAGNEEMVQVLLSLWLIAAALVEVR
HUMAN25395	HUMAN25395_1to33	1.07439	0.575014658229	WDQGGQPWQQWPLNQQQWMQSFQHQQDPSQIDWDQGGQPWQQWPLNQQQWMQSFQHQQDPSQIDWDQGGQPWQQWPLNQQQWMQSFQHQQDPSQIDWDQGGQPWQQWPLNQQQWMQSFQHQQDPSQIDWDQGGQPWQQWPLNQQQWMQSFQHQQDPSQIDWDQGGQPWQQWPLNQQQWMQSFQHQQDPSQIDWDQGGQPWQQWPLNQQQWMQSFQHQQDPSQIDWDQGGQPWQQWPLNQQQWMQSFQHQQDPSQID
HUMAN27585	HUMAN27585_1to33	1.15426	0.617761371053	LRGISQLPAVATMSWVLLPVLWLIVQTQAIAILRGISQLPAVATMSWVLLPVLWLIVQTQAIAILRGISQLPAVATMSWVLLPVLWLIVQTQAIAILRGISQLPAVATMSWVLLPVLWLIVQTQAIAILRGISQLPAVATMSWVLLPVLWLIVQTQAIAILRGISQLPAVATMSWVLLPVLWLIVQTQAIAILRGISQLPAVATMSWVLLPVLWLIVQTQAIAILRGISQLPAVATMSWVLLPVLWLIVQTQAIAI
HUMAN29430	HUMAN29430_1to31	1.64738	0.881677373501	RQGLLVLALVLVLVLVLAAGSQVQEWYPRERQGLLVLALVLVLVLVLAAGSQVQEWYPRERQGLLVLALVLVLVLVLAAGSQVQEWYPRERQGLLVLALVLVLVLVLAAGSQVQEWYPRERQGLLVLALVLVLVLVLAAGSQVQEWYPRERQGLLVLALVLVLVLVLAAGSQVQEWYPRERQGLLVLALVLVLVLVLAAGSQVQEWYPRERQGLLVLALVLVLVLVLAAGSQVQEWYPRERQGLLVLALVLVLVLV
