## Supplementary File 5 for "Discovering molecular features of intrinsically disordered regions by using evolution for contrastive learning": filter_115_idr_activations.txt

HUMAN09163	HUMAN09163_90to245	2.16818	0.71105141644	PPKDTGIARVPLAGAAGGPGVGRAAGRGVPAGVPIPQAPAGLAGPVRGVGGPSQQVMTPQGRGTVAAAAVAATASIAGAPTQYPPGRGTPPPPVGRATPPPGIMAPPPGMRPPMGPPIGLPPARGTPIGMPPPGMRPPPPGIRGPPPPGMRPPRPPPKDTGIARVPLAGAAGGPGVGRAAGRGVPAGVPIPQAPAGLAGPVRGVGGPSQQVMTPQGRGTVAAAAVAATASIAGAPTQYPPGRGTPPPPVGRATPPP
HUMAN20653	HUMAN20653_839to874	2.79618	0.917002331908	PPVYHQSPGQAPYPGPQQPSYPFPQPPQQSYYPQQPPVYHQSPGQAPYPGPQQPSYPFPQPPQQSYYPQQPPVYHQSPGQAPYPGPQQPSYPFPQPPQQSYYPQQPPVYHQSPGQAPYPGPQQPSYPFPQPPQQSYYPQQPPVYHQSPGQAPYPGPQQPSYPFPQPPQQSYYPQQPPVYHQSPGQAPYPGPQQPSYPFPQPPQQSYYPQQPPVYHQSPGQAPYPGPQQPSYPFPQPPQQSYYPQQPPVYHQSPGQA
HUMAN26947	HUMAN26947_485to515	2.53034	0.829819286529	QRLQPVAQAPPGAGLGVGQGPWPMHPAGMQQRLQPVAQAPPGAGLGVGQGPWPMHPAGMQQRLQPVAQAPPGAGLGVGQGPWPMHPAGMQQRLQPVAQAPPGAGLGVGQGPWPMHPAGMQQRLQPVAQAPPGAGLGVGQGPWPMHPAGMQQRLQPVAQAPPGAGLGVGQGPWPMHPAGMQQRLQPVAQAPPGAGLGVGQGPWPMHPAGMQQRLQPVAQAPPGAGLGVGQGPWPMHPAGMQQRLQPVAQAPPGAGLG
HUMAN00050	HUMAN00050_1to33	2.99069	0.980790612445	AAAAAAAGAAGSAAPAAAAGAPGSGGAPSGSQAAAAAAAGAAGSAAPAAAAGAPGSGGAPSGSQAAAAAAAGAAGSAAPAAAAGAPGSGGAPSGSQAAAAAAAGAAGSAAPAAAAGAPGSGGAPSGSQAAAAAAAGAAGSAAPAAAAGAPGSGGAPSGSQAAAAAAAGAAGSAAPAAAAGAPGSGGAPSGSQAAAAAAAGAAGSAAPAAAAGAPGSGGAPSGSQAAAAAAAGAAGSAAPAAAAGAPGSGGAPSGSQ
HUMAN00109	HUMAN00109_121to159	2.49352	0.817745267847	RPPAAPAAPAKEPKAPGAAPPPALSAKATAAAAAAHQPARPPAAPAAPAKEPKAPGAAPPPALSAKATAAAAAAHQPARPPAAPAAPAKEPKAPGAAPPPALSAKATAAAAAAHQPARPPAAPAAPAKEPKAPGAAPPPALSAKATAAAAAAHQPARPPAAPAAPAKEPKAPGAAPPPALSAKATAAAAAAHQPARPPAAPAAPAKEPKAPGAAPPPALSAKATAAAAAAHQPARPPAAPAAPAKEPKAPGAAPPP
HUMAN00529	HUMAN00529_474to520	2.25339	0.738996310106	APKSSLKFSPGPCPGPGPGPSPGPGPGPSPGPGPGPSPCPGPSPSPQAPKSSLKFSPGPCPGPGPGPSPGPGPGPSPGPGPGPSPCPGPSPSPQAPKSSLKFSPGPCPGPGPGPSPGPGPGPSPGPGPGPSPCPGPSPSPQAPKSSLKFSPGPCPGPGPGPSPGPGPGPSPGPGPGPSPCPGPSPSPQAPKSSLKFSPGPCPGPGPGPSPGPGPGPSPGPGPGPSPCPGPSPSPQAPKSSLKFSPGPCPGPGPGPS
HUMAN00635	HUMAN00635_1to111	2.79237	0.915751542981	ASYPYRQGCPGAAGQAPGAPPGSYYPGPPNSGGQYGSGLPPGGGYGGPAPGGPYGPPAGGGPYGHPNPGMFPSGTPGGPYGGAAPGGPYGQPPPSSYGAQQPGLYGQGGAASYPYRQGCPGAAGQAPGAPPGSYYPGPPNSGGQYGSGLPPGGGYGGPAPGGPYGPPAGGGPYGHPNPGMFPSGTPGGPYGGAAPGGPYGQPPPSSYGAQQPGLYGQGGAASYPYRQGCPGAAGQAPGAPPGSYYPGPPNSGGQYG
HUMAN00809	HUMAN00809_1to134	2.34065	0.767610735908	ADHLMLAEGYRLVQRPPSAAAAHGPHALRTLPPYAGPGLDSGLRPRGAPLGPPPPRQPGALAYGAFGPPSSFQPFPAVPPPAAGIAHLQPVATPYPGRAAAPPNAPGGPPGPQPAPSAAAPPPPAHALGGMDAADHLMLAEGYRLVQRPPSAAAAHGPHALRTLPPYAGPGLDSGLRPRGAPLGPPPPRQPGALAYGAFGPPSSFQPFPAVPPPAAGIAHLQPVATPYPGRAAAPPNAPGGPPGPQPAPSAAAPPP
HUMAN01581	HUMAN01581_182to424	2.40772	0.789608107508	SKGERHGSAAERLLAAQNPLSQADRPHQLFADAPPPPSAPNPVVSSLGSGLPPPGMPPPGSFPPPVPPPGALPPGIPPAMPPPPMPPGAAGHGPPSAGTPGAGHPGHGHSHPHPFPPGGMPHPGMSQMQLAHHGPHGLGHPHAGPPGSGGQPPPRPPPGMPHPGPPPMGMPPRGPPFGSPMGHPGPMPPHGMRGPPPLMPPHGYTGPPRPPPYGYQRGPLPPPRPTPRPPVPPRGPLRGPLPQSKGERHGSAAERL
HUMAN01703	HUMAN01703_1to108	2.6668	0.8745733228	SQQKQKQCAPPQQCCPPPQQRCPPPQQCCPPPQQCCPPPQQCCPPPQQCCPPPQQCCPPPQQCCPPPQQYCPPPQQTKQPCQPPPKCQEPCAPKCPPPQQCQTSKQKSQQKQKQCAPPQQCCPPPQQRCPPPQQCCPPPQQCCPPPQQCCPPPQQCCPPPQQCCPPPQQCCPPPQQYCPPPQQTKQPCQPPPKCQEPCAPKCPPPQQCQTSKQKSQQKQKQCAPPQQCCPPPQQRCPPPQQCCPPPQQCCPPPQQC
HUMAN01775	HUMAN01775_1to37	2.42314	0.79466615187	QQPQPQGQQQPGPGQQLGGQGAAPGAGGGPGGGPGPQQPQPQGQQQPGPGQQLGGQGAAPGAGGGPGGGPGPQQPQPQGQQQPGPGQQLGGQGAAPGAGGGPGGGPGPQQPQPQGQQQPGPGQQLGGQGAAPGAGGGPGGGPGPQQPQPQGQQQPGPGQQLGGQGAAPGAGGGPGGGPGPQQPQPQGQQQPGPGQQLGGQGAAPGAGGGPGGGPGPQQPQPQGQQQPGPGQQLGGQGAAPGAGGGPGGGPGPQQPQ
HUMAN02429	HUMAN02429_1to53	2.49518	0.818288915744	LSNSQGQSPPVPFPAPAPPPQPPTPALPHPPAQPPPPPPQQFPQFHVKSGLQLSNSQGQSPPVPFPAPAPPPQPPTPALPHPPAQPPPPPPQQFPQFHVKSGLQLSNSQGQSPPVPFPAPAPPPQPPTPALPHPPAQPPPPPPQQFPQFHVKSGLQLSNSQGQSPPVPFPAPAPPPQPPTPALPHPPAQPPPPPPQQFPQFHVKSGLQLSNSQGQSPPVPFPAPAPPPQPPTPALPHPPAQPPPPPPQQFPQFHVK
HUMAN03206	HUMAN03206_1to32	2.20029	0.721581593942	AAATAAAALAAADPPPAMPQAAGAGGPTTRRAAATAAAALAAADPPPAMPQAAGAGGPTTRRAAATAAAALAAADPPPAMPQAAGAGGPTTRRAAATAAAALAAADPPPAMPQAAGAGGPTTRRAAATAAAALAAADPPPAMPQAAGAGGPTTRRAAATAAAALAAADPPPAMPQAAGAGGPTTRRAAATAAAALAAADPPPAMPQAAGAGGPTTRRAAATAAAALAAADPPPAMPQAAGAGGPTTRRAAATAAAA
HUMAN03287	HUMAN03287_1to170	2.8011	0.918614510246	SYPGYPPTGYPPFPGYPPAGQESSFPPSGQYPYPSGFPPMGGGAYPQVPSSGYPGAGGYPAPGGYPAPGGYPGAPQPGGAPSYPGVPPGQGFGVPPGGAGFSGYPQPPSQSYGGGPAQVPLPGGFPGGQMPSQYPGGQPTYPSQINTDSFSSYPVFSPVSLDYSSEPATSYPGYPPTGYPPFPGYPPAGQESSFPPSGQYPYPSGFPPMGGGAYPQVPSSGYPGAGGYPAPGGYPAPGGYPGAPQPGGAPSYPGVP
HUMAN03353	HUMAN03353_1to189	2.75153	0.902359805616	SYPGYPPPPGGYPPAAPGGGPWGGAAYPPPPSMPPIGLDNVATYAGQFNQDYLSGMAANMSGTFGGANMPNLYPGAPGAGYPPVPPGGFGQPPSAQQPVPPYGMYPPPGGNPPSRMPSYPPYPGAPVPGQPMPPPGQQPPGAYPGQPPVTYPGQPPVPLPGQQQPVPSYPGYPGSGTVTPAVPPTQFGSYPGYPPPPGGYPPAAPGGGPWGGAAYPPPPSMPPIGLDNVATYAGQFNQDYLSGMAANMSGTFGGAN
HUMAN03780	HUMAN03780_48to80	2.83244	0.928892371947	LSPKSYASGPGPAPPYAAPSYGAPGPLLGAPGGLSPKSYASGPGPAPPYAAPSYGAPGPLLGAPGGLSPKSYASGPGPAPPYAAPSYGAPGPLLGAPGGLSPKSYASGPGPAPPYAAPSYGAPGPLLGAPGGLSPKSYASGPGPAPPYAAPSYGAPGPLLGAPGGLSPKSYASGPGPAPPYAAPSYGAPGPLLGAPGGLSPKSYASGPGPAPPYAAPSYGAPGPLLGAPGGLSPKSYASGPGPAPPYAAPSYGAPG
HUMAN03913	HUMAN03913_193to225	2.45212	0.804169317273	YQQGVGYVPITGMPAVCSPGMVPVALPPAAVNAYQQGVGYVPITGMPAVCSPGMVPVALPPAAVNAYQQGVGYVPITGMPAVCSPGMVPVALPPAAVNAYQQGVGYVPITGMPAVCSPGMVPVALPPAAVNAYQQGVGYVPITGMPAVCSPGMVPVALPPAAVNAYQQGVGYVPITGMPAVCSPGMVPVALPPAAVNAYQQGVGYVPITGMPAVCSPGMVPVALPPAAVNAYQQGVGYVPITGMPAVCSPGMVPVA
HUMAN04129	HUMAN04129_1to84	2.54997	0.836258539017	ATPAVPVSAPPATPTPVPAAAPASVPAPTPAPAAAPVPAAAPASSSDPAAAAAATAAPGQTPASAQAPAQTPAPALPGPALPGATPAVPVSAPPATPTPVPAAAPASVPAPTPAPAAAPVPAAAPASSSDPAAAAAATAAPGQTPASAQAPAQTPAPALPGPALPGATPAVPVSAPPATPTPVPAAAPASVPAPTPAPAAAPVPAAAPASSSDPAAAAAATAAPGQTPASAQAPAQTPAPALPGPALPGATPAVPV
HUMAN04252	HUMAN04252_144to231	2.17417	0.713014897813	RPISASYPPYQATGPPNTSYMPGMPGGISPYPSGYPPNPSGYPGCPYPPGGPYPATTSSQYPSQPPVTTVGPSRDGTISEDTIRASLIRPISASYPPYQATGPPNTSYMPGMPGGISPYPSGYPPNPSGYPGCPYPPGGPYPATTSSQYPSQPPVTTVGPSRDGTISEDTIRASLIRPISASYPPYQATGPPNTSYMPGMPGGISPYPSGYPPNPSGYPGCPYPPGGPYPATTSSQYPSQPPVTTVGPSRDGTISE
HUMAN04333	HUMAN04333_51to88	2.22696	0.730328750209	AGGAPVGGAAGARSLSQALPAPAPPPPPPPGLGPSSERAGGAPVGGAAGARSLSQALPAPAPPPPPPPGLGPSSERAGGAPVGGAAGARSLSQALPAPAPPPPPPPGLGPSSERAGGAPVGGAAGARSLSQALPAPAPPPPPPPGLGPSSERAGGAPVGGAAGARSLSQALPAPAPPPPPPPGLGPSSERAGGAPVGGAAGARSLSQALPAPAPPPPPPPGLGPSSERAGGAPVGGAAGARSLSQALPAPAPPPPP
HUMAN05480	HUMAN05480_181to215	2.34482	0.768978964665	LDSSAAPTPQAAPAPTPAATASPPTPSAQAPGSSYLDSSAAPTPQAAPAPTPAATASPPTPSAQAPGSSYLDSSAAPTPQAAPAPTPAATASPPTPSAQAPGSSYLDSSAAPTPQAAPAPTPAATASPPTPSAQAPGSSYLDSSAAPTPQAAPAPTPAATASPPTPSAQAPGSSYLDSSAAPTPQAAPAPTPAATASPPTPSAQAPGSSYLDSSAAPTPQAAPAPTPAATASPPTPSAQAPGSSYLDSSAAPTPQA
HUMAN05645	HUMAN05645_615to646	2.50515	0.821561202259	GGMPGGMPGGFPGGGAPPSGGASSGPTIEEVDGGMPGGMPGGFPGGGAPPSGGASSGPTIEEVDGGMPGGMPGGFPGGGAPPSGGASSGPTIEEVDGGMPGGMPGGFPGGGAPPSGGASSGPTIEEVDGGMPGGMPGGFPGGGAPPSGGASSGPTIEEVDGGMPGGMPGGFPGGGAPPSGGASSGPTIEEVDGGMPGGMPGGFPGGGAPPSGGASSGPTIEEVDGGMPGGMPGGFPGGGAPPSGGASSGPTIEEVD
HUMAN05838	HUMAN05838_280to315	2.35844	0.77344566586	ELLRHPPAPHQPPAPAPGANGSGVMAPPSGPTVAPLELLRHPPAPHQPPAPAPGANGSGVMAPPSGPTVAPLELLRHPPAPHQPPAPAPGANGSGVMAPPSGPTVAPLELLRHPPAPHQPPAPAPGANGSGVMAPPSGPTVAPLELLRHPPAPHQPPAPAPGANGSGVMAPPSGPTVAPLELLRHPPAPHQPPAPAPGANGSGVMAPPSGPTVAPLELLRHPPAPHQPPAPAPGANGSGVMAPPSGPTVAPLELLR
HUMAN07518	HUMAN07518_1to41	2.34776	0.769944989369	NSGGGLPPPSAAASPSSSSLAAAVAVVAPPGVGGVPGGAANSGGGLPPPSAAASPSSSSLAAAVAVVAPPGVGGVPGGAANSGGGLPPPSAAASPSSSSLAAAVAVVAPPGVGGVPGGAANSGGGLPPPSAAASPSSSSLAAAVAVVAPPGVGGVPGGAANSGGGLPPPSAAASPSSSSLAAAVAVVAPPGVGGVPGGAANSGGGLPPPSAAASPSSSSLAAAVAVVAPPGVGGVPGGAANSGGGLPPPSAAASPS
HUMAN08132	HUMAN08132_378to420	2.29114	0.751375343953	GIQLPSTAAAAAAAAAQAAALQLNGAVPLGALNPAALTALSPAGIQLPSTAAAAAAAAAQAAALQLNGAVPLGALNPAALTALSPAGIQLPSTAAAAAAAAAQAAALQLNGAVPLGALNPAALTALSPAGIQLPSTAAAAAAAAAQAAALQLNGAVPLGALNPAALTALSPAGIQLPSTAAAAAAAAAQAAALQLNGAVPLGALNPAALTALSPAGIQLPSTAAAAAAAAAQAAALQLNGAVPLGALNPAALTALS
HUMAN09259	HUMAN09259_93to136	2.14971	0.70499349155	GLKKRDKKNKTKKTKAAAAAAAAAPAAAATAPTTAATTAATAAQGLKKRDKKNKTKKTKAAAAAAAAAPAAAATAPTTAATTAATAAQGLKKRDKKNKTKKTKAAAAAAAAAPAAAATAPTTAATTAATAAQGLKKRDKKNKTKKTKAAAAAAAAAPAAAATAPTTAATTAATAAQGLKKRDKKNKTKKTKAAAAAAAAAPAAAATAPTTAATTAATAAQGLKKRDKKNKTKKTKAAAAAAAAAPAAAATAPTTAA
HUMAN09271	HUMAN09271_1to82	2.69294	0.883145023022	DPGPKGHCHCGGHGHPPGHCGPPPGHGPGPCGPPPHHGPGPCGPPPGHGPGPCGPPPHHGPGPCGPPPGHGPGHPPPGPHHDPGPKGHCHCGGHGHPPGHCGPPPGHGPGPCGPPPHHGPGPCGPPPGHGPGPCGPPPHHGPGPCGPPPGHGPGHPPPGPHHDPGPKGHCHCGGHGHPPGHCGPPPGHGPGPCGPPPHHGPGPCGPPPGHGPGPCGPPPHHGPGPCGPPPGHGPGHPPPGPHHDPGPKGHCHCGGH
HUMAN10742	HUMAN10742_1to30	2.74643	0.900688438229	ARWPAPPPPPPPPPPLAAPPPPGASAKGPARWPAPPPPPPPPPPLAAPPPPGASAKGPARWPAPPPPPPPPPPLAAPPPPGASAKGPARWPAPPPPPPPPPPLAAPPPPGASAKGPARWPAPPPPPPPPPPLAAPPPPGASAKGPARWPAPPPPPPPPPPLAAPPPPGASAKGPARWPAPPPPPPPPPPLAAPPPPGASAKGPARWPAPPPPPPPPPPLAAPPPPGASAKGPARWPAPPPPPPPPPPLAAPPPPGA
HUMAN10757	HUMAN10757_37to80	2.20092	0.72178785644	QRVPKPGCGQGGRANCPNSGANATANGTAAPAAAAAAATASGNGQRVPKPGCGQGGRANCPNSGANATANGTAAPAAAAAAATASGNGQRVPKPGCGQGGRANCPNSGANATANGTAAPAAAAAAATASGNGQRVPKPGCGQGGRANCPNSGANATANGTAAPAAAAAAATASGNGQRVPKPGCGQGGRANCPNSGANATANGTAAPAAAAAAATASGNGQRVPKPGCGQGGRANCPNSGANATANGTAAPAAAAA
HUMAN11905	HUMAN11905_1to39	2.16493	0.709983824266	AAGSGGSGGSGGGPGPGPGGGGGPSGSGSGPGSNGGLGAAGSGGSGGSGGGPGPGPGGGGGPSGSGSGPGSNGGLGAAGSGGSGGSGGGPGPGPGGGGGPSGSGSGPGSNGGLGAAGSGGSGGSGGGPGPGPGGGGGPSGSGSGPGSNGGLGAAGSGGSGGSGGGPGPGPGGGGGPSGSGSGPGSNGGLGAAGSGGSGGSGGGPGPGPGGGGGPSGSGSGPGSNGGLGAAGSGGSGGSGGGPGPGPGGGGGPSGSG
HUMAN11912	HUMAN11912_1to64	2.254	0.739196239298	AGYLPPKGYAPSPPPPYPVTPGYPEPALHPGPGQAPVPAQVPAPAPGFALFPSPGPVALGSAAAGYLPPKGYAPSPPPPYPVTPGYPEPALHPGPGQAPVPAQVPAPAPGFALFPSPGPVALGSAAAGYLPPKGYAPSPPPPYPVTPGYPEPALHPGPGQAPVPAQVPAPAPGFALFPSPGPVALGSAAAGYLPPKGYAPSPPPPYPVTPGYPEPALHPGPGQAPVPAQVPAPAPGFALFPSPGPVALGSAAAGYL
HUMAN11989	HUMAN11989_214to251	2.24744	0.737044635267	THFVANNLQLKIRLSGAPPPPPSAPARPCPAPAPTPTPTHFVANNLQLKIRLSGAPPPPPSAPARPCPAPAPTPTPTHFVANNLQLKIRLSGAPPPPPSAPARPCPAPAPTPTPTHFVANNLQLKIRLSGAPPPPPSAPARPCPAPAPTPTPTHFVANNLQLKIRLSGAPPPPPSAPARPCPAPAPTPTPTHFVANNLQLKIRLSGAPPPPPSAPARPCPAPAPTPTPTHFVANNLQLKIRLSGAPPPPPSAPARP
HUMAN12239	HUMAN12239_1to132	2.23081	0.731590407402	SLCGARANAKMMAAYNGGTSAAAAGHHHHHHHHLPHLPPPHLHHHHHPQHHLHPGSAAAVHPVQQHTSSAAAAAAAAAAAAAMLNPGQQQPYFPSPAPGQAPGPAAAAPAQVQAAAAATVKAHHHQHSHHPSLCGARANAKMMAAYNGGTSAAAAGHHHHHHHHLPHLPPPHLHHHHHPQHHLHPGSAAAVHPVQQHTSSAAAAAAAAAAAAAMLNPGQQQPYFPSPAPGQAPGPAAAAPAQVQAAAAATVKAHHH
HUMAN12673	HUMAN12673_1to90	2.51762	0.825648765146	AEPSQAPTPAPAAQPRPLQSPAPAPTPTPAPSPASAPIPTPTPAPAPAPAAAPAGSTGTGGPGVGSGGAGSGGDPARPGLSQQQRASQRAEPSQAPTPAPAAQPRPLQSPAPAPTPTPAPSPASAPIPTPTPAPAPAPAAAPAGSTGTGGPGVGSGGAGSGGDPARPGLSQQQRASQRAEPSQAPTPAPAAQPRPLQSPAPAPTPTPAPSPASAPIPTPTPAPAPAPAAAPAGSTGTGGPGVGSGGAGSGGDPARP
HUMAN13161	HUMAN13161_1to142	2.14235	0.702580267231	SGRGAGGFPLPPLSPGGGAVAAALGAPPPPAGPGMLPGPALRGPGPAGGVGGPGAAAFRPMGPAGPAAQYQRPGMSPGNRMPMAGLQVGPPAGSPFGAAAPLRPGMPPTMMDPFRKRLLVPQAQPPMPAQRRGLKRRKMADSGRGAGGFPLPPLSPGGGAVAAALGAPPPPAGPGMLPGPALRGPGPAGGVGGPGAAAFRPMGPAGPAAQYQRPGMSPGNRMPMAGLQVGPPAGSPFGAAAPLRPGMPPTMMDPFR
HUMAN13404	HUMAN13404_1to55	2.16123	0.708770800611	ADPAAPTPAAPAPAQAPAPAPEAVPAPAAAPVPAPAPASDSASGPSSDSGPEAGADPAAPTPAAPAPAQAPAPAPEAVPAPAAAPVPAPAPASDSASGPSSDSGPEAGADPAAPTPAAPAPAQAPAPAPEAVPAPAAAPVPAPAPASDSASGPSSDSGPEAGADPAAPTPAAPAPAQAPAPAPEAVPAPAAAPVPAPAPASDSASGPSSDSGPEAGADPAAPTPAAPAPAQAPAPAPEAVPAPAAAPVPAPAPASD
HUMAN13634	HUMAN13634_1to32	2.69281	0.883103035546	AAAAAALSGAGTPPAGGGAGGGGAGGGGSPPAAAAAALSGAGTPPAGGGAGGGGAGGGGSPPAAAAAALSGAGTPPAGGGAGGGGAGGGGSPPAAAAAALSGAGTPPAGGGAGGGGAGGGGSPPAAAAAALSGAGTPPAGGGAGGGGAGGGGSPPAAAAAALSGAGTPPAGGGAGGGGAGGGGSPPAAAAAALSGAGTPPAGGGAGGGGAGGGGSPPAAAAAALSGAGTPPAGGGAGGGGAGGGGSPPAAAAAALS
HUMAN14247	HUMAN14247_1to93	2.2494	0.737686644886	AAGGSGGRASCPPGVGVGPGTGGSPGPSANAAATPAPGNAAAAAAAAAAAAAAPGPTPPAPPGPGTDAQAAGAERAEEAAGPGAAALQREAAAAGGSGGRASCPPGVGVGPGTGGSPGPSANAAATPAPGNAAAAAAAAAAAAAAPGPTPPAPPGPGTDAQAAGAERAEEAAGPGAAALQREAAAAGGSGGRASCPPGVGVGPGTGGSPGPSANAAATPAPGNAAAAAAAAAAAAAAPGPTPPAPPGPGTDAQAAG
HUMAN14265	HUMAN14265_216to464	2.17527	0.713374879824	KPPAPPSLPAGPPGVKRPPPPLMNGLPPRPPLPESLPPPPPGGLPLPPMPPTGPAPSGPPGPPQLPPPAPGVHPPAPVVHPPASGVHPPAPGVHPPAPGVHPPAPGVHPPTSGVHPPAPGVHPPAPGVHPPAPGVHPPAPGVHPPAPGVHPPPSAGVHPQAPGVHPAAPAVHPQAPGVHPPAPGMHPQAPGVHPQPPGVHPSAPGVHPQPPGVHPSNPGVHPPTPMPPMLRPPLPSEGPGNIPPPPPTNKPPAPPS
HUMAN15579	HUMAN15579_100to202	2.17004	0.711660821259	TFVERDRKREKRKPKSQETPATKKAVQGGGATPVVGAVQGPVPGMPPMTQAPRIMHHMPGQPPYMPPPGMIPPPGLAPGQIPPGAMPPQQLMPGQMPPAQPLSTFVERDRKREKRKPKSQETPATKKAVQGGGATPVVGAVQGPVPGMPPMTQAPRIMHHMPGQPPYMPPPGMIPPPGLAPGQIPPGAMPPQQLMPGQMPPAQPLSTFVERDRKREKRKPKSQETPATKKAVQGGGATPVVGAVQGPVPGMPPMTQ
HUMAN15823	HUMAN15823_38to94	2.27912	0.747432117901	GDGAARRSGPASAQTPVPPQPPQPPPGPASASGPGAAGPASSPPPAGPGPGPALPAVGDGAARRSGPASAQTPVPPQPPQPPPGPASASGPGAAGPASSPPPAGPGPGPALPAVGDGAARRSGPASAQTPVPPQPPQPPPGPASASGPGAAGPASSPPPAGPGPGPALPAVGDGAARRSGPASAQTPVPPQPPQPPPGPASASGPGAAGPASSPPPAGPGPGPALPAVGDGAARRSGPASAQTPVPPQPPQPPPGP
HUMAN15835	HUMAN15835_312to404	2.20212	0.722182632541	VAAGANPAAAAAANLLASYAGEAGAGPAGGAAPPPPPPPGALGSFALAAAANGYLGAGAGGGAGGGGGPLVAAAAAAGAAGGFLTAEKLAAESVAAGANPAAAAAANLLASYAGEAGAGPAGGAAPPPPPPPGALGSFALAAAANGYLGAGAGGGAGGGGGPLVAAAAAAGAAGGFLTAEKLAAESVAAGANPAAAAAANLLASYAGEAGAGPAGGAAPPPPPPPGALGSFALAAAANGYLGAGAGGGAGGGGGPL
HUMAN17083	HUMAN17083_475to564	2.43515	0.798602888238	PGDTGRCINFTRVKNNQPAKYPLNNAYHTSSPPPAPIYTPPPPAPHCPPPPPSAPTPPIPSPPSTLPPPPQAPPPNRAPPPSRPPPRPSVPGDTGRCINFTRVKNNQPAKYPLNNAYHTSSPPPAPIYTPPPPAPHCPPPPPSAPTPPIPSPPSTLPPPPQAPPPNRAPPPSRPPPRPSVPGDTGRCINFTRVKNNQPAKYPLNNAYHTSSPPPAPIYTPPPPAPHCPPPPPSAPTPPIPSPPSTLPPPPQAPPPN
HUMAN17278	HUMAN17278_1to127	2.72558	0.893848780033	ALYCGDNFGVYSQPGLPPPAATAAAPGAPPAARAPYGLADYAAPPAAAANPYLWLNGPGVGGPPSAAAAAAAAYLGAPPPPPPPGAAAGPFLQPPPAAGTFGCSQRPFAQPAPAAPASPAAPAGPGALYCGDNFGVYSQPGLPPPAATAAAPGAPPAARAPYGLADYAAPPAAAANPYLWLNGPGVGGPPSAAAAAAAAYLGAPPPPPPPGAAAGPFLQPPPAAGTFGCSQRPFAQPAPAAPASPAAPAGPGALYC
HUMAN17821	HUMAN17821_1to52	3.04926	1.0	AEPSGSPVHVQLPQQAAPVTAAAAAAPAAATAAPAPAAPAAPAPAPAPAAQAEPSGSPVHVQLPQQAAPVTAAAAAAPAAATAAPAPAAPAAPAPAPAPAAQAEPSGSPVHVQLPQQAAPVTAAAAAAPAAATAAPAPAAPAAPAPAPAPAAQAEPSGSPVHVQLPQQAAPVTAAAAAAPAAATAAPAPAAPAAPAPAPAPAAQAEPSGSPVHVQLPQQAAPVTAAAAAAPAAATAAPAPAAPAAPAPAPAPAAQA
HUMAN18211	HUMAN18211_1to86	2.51252	0.823976146735	SNPSAPPPYEDRNPLYPGPPPPGGYGQPSVLPGGYPAYPGYPQPGYGHPAGYPQPMPPTHPMPMNYGPGHGYDGEERAVSDSFGPSNPSAPPPYEDRNPLYPGPPPPGGYGQPSVLPGGYPAYPGYPQPGYGHPAGYPQPMPPTHPMPMNYGPGHGYDGEERAVSDSFGPSNPSAPPPYEDRNPLYPGPPPPGGYGQPSVLPGGYPAYPGYPQPGYGHPAGYPQPMPPTHPMPMNYGPGHGYDGEERAVSDSFGPS
HUMAN18611	HUMAN18611_85to240	2.3321	0.76480789596	PPPKDTGIARVPLAGAAGGPGIGRAAGRGIPAGVPMPQAPAGLAGPVRGVGGPSQQVMTPQGRGTVAAAAAAATASIAGAPTQYPPGRGGPPPPMGRGAPPPGMMGPPPGMRPPMGPPMGIPPGRGTPMGMPPPGMRPPPPGMRGPPPPGMRPPRPPPPKDTGIARVPLAGAAGGPGIGRAAGRGIPAGVPMPQAPAGLAGPVRGVGGPSQQVMTPQGRGTVAAAAAAATASIAGAPTQYPPGRGGPPPPMGRGAP
HUMAN20843	HUMAN20843_203to240	2.19735	0.720618696796	PMGPPAYHETLAGGAAAPYPASQPPYNPAYMDAPKAALPMGPPAYHETLAGGAAAPYPASQPPYNPAYMDAPKAALPMGPPAYHETLAGGAAAPYPASQPPYNPAYMDAPKAALPMGPPAYHETLAGGAAAPYPASQPPYNPAYMDAPKAALPMGPPAYHETLAGGAAAPYPASQPPYNPAYMDAPKAALPMGPPAYHETLAGGAAAPYPASQPPYNPAYMDAPKAALPMGPPAYHETLAGGAAAPYPASQPPYNP
HUMAN21015	HUMAN21015_1509to1589	2.52962	0.829585892458	SMQPLHPGGPPPHHLPPGVPGLPGIPPPGVMNQGVAPMVGTPAPGGSPYGQQVGVLGPPGQQAPPPYPGPHPAGPPVIQQPSMQPLHPGGPPPHHLPPGVPGLPGIPPPGVMNQGVAPMVGTPAPGGSPYGQQVGVLGPPGQQAPPPYPGPHPAGPPVIQQPSMQPLHPGGPPPHHLPPGVPGLPGIPPPGVMNQGVAPMVGTPAPGGSPYGQQVGVLGPPGQQAPPPYPGPHPAGPPVIQQPSMQPLHPGGPPPH
HUMAN21627	HUMAN21627_39to82	2.57481	0.84440426574	YPGPQVSYPPPPAGHSGPGPAGFPVPNQPVYNQPVYNQPVGAAGYPGPQVSYPPPPAGHSGPGPAGFPVPNQPVYNQPVYNQPVGAAGYPGPQVSYPPPPAGHSGPGPAGFPVPNQPVYNQPVYNQPVGAAGYPGPQVSYPPPPAGHSGPGPAGFPVPNQPVYNQPVYNQPVGAAGYPGPQVSYPPPPAGHSGPGPAGFPVPNQPVYNQPVYNQPVGAAGYPGPQVSYPPPPAGHSGPGPAGFPVPNQPVYNQPVY
HUMAN22018	HUMAN22018_1to36	2.83781	0.93065654964	AAPAPGAGAASGGAGCSGGGAGAGAGSGSGAAGAGAAPAPGAGAASGGAGCSGGGAGAGAGSGSGAAGAGAAPAPGAGAASGGAGCSGGGAGAGAGSGSGAAGAGAAPAPGAGAASGGAGCSGGGAGAGAGSGSGAAGAGAAPAPGAGAASGGAGCSGGGAGAGAGSGSGAAGAGAAPAPGAGAASGGAGCSGGGAGAGAGSGSGAAGAGAAPAPGAGAASGGAGCSGGGAGAGAGSGSGAAGAGAAPAPGAGAAS
HUMAN22291	HUMAN22291_1to33	2.30481	0.755857604753	QRRGAGLGWPRQQQQQPPPLAVGPRAAAMVPSQRRGAGLGWPRQQQQQPPPLAVGPRAAAMVPSQRRGAGLGWPRQQQQQPPPLAVGPRAAAMVPSQRRGAGLGWPRQQQQQPPPLAVGPRAAAMVPSQRRGAGLGWPRQQQQQPPPLAVGPRAAAMVPSQRRGAGLGWPRQQQQQPPPLAVGPRAAAMVPSQRRGAGLGWPRQQQQQPPPLAVGPRAAAMVPSQRRGAGLGWPRQQQQQPPPLAVGPRAAAMVPS
HUMAN22345	HUMAN22345_486to515	2.93108	0.961243761302	PASAAAAAAAAAAAAAAVIPTVSTPPPFQGPASAAAAAAAAAAAAAAVIPTVSTPPPFQGPASAAAAAAAAAAAAAAVIPTVSTPPPFQGPASAAAAAAAAAAAAAAVIPTVSTPPPFQGPASAAAAAAAAAAAAAAVIPTVSTPPPFQGPASAAAAAAAAAAAAAAVIPTVSTPPPFQGPASAAAAAAAAAAAAAAVIPTVSTPPPFQGPASAAAAAAAAAAAAAAVIPTVSTPPPFQGPASAAAAAAAAAAAAA
HUMAN22486	HUMAN22486_18to79	2.34089	0.767692130624	TPGESQRGPRGPYPPGPLAPPQPFGPGFVPPPPPPPYGPGRIPPPPPAPYGPGIFPPPPPQPTPGESQRGPRGPYPPGPLAPPQPFGPGFVPPPPPPPYGPGRIPPPPPAPYGPGIFPPPPPQPTPGESQRGPRGPYPPGPLAPPQPFGPGFVPPPPPPPYGPGRIPPPPPAPYGPGIFPPPPPQPTPGESQRGPRGPYPPGPLAPPQPFGPGFVPPPPPPPYGPGRIPPPPPAPYGPGIFPPPPPQPTPGESQRG
HUMAN23899	HUMAN23899_1to40	2.8859	0.946426091721	NQENPPPYPGPGPTAPYPPYPPQPMGPGPMGGPYPPPQGNQENPPPYPGPGPTAPYPPYPPQPMGPGPMGGPYPPPQGNQENPPPYPGPGPTAPYPPYPPQPMGPGPMGGPYPPPQGNQENPPPYPGPGPTAPYPPYPPQPMGPGPMGGPYPPPQGNQENPPPYPGPGPTAPYPPYPPQPMGPGPMGGPYPPPQGNQENPPPYPGPGPTAPYPPYPPQPMGPGPMGGPYPPPQGNQENPPPYPGPGPTAPYPPYPP
HUMAN24540	HUMAN24540_1to159	2.38872	0.783376055786	SGQPPPPPPQQQQQQQQLSPPPPAALAPVSGVVLPAPPAVSAGSSPAGSPGGGAGGEGLGAAAAALLLHPPPPPPPATAAPPPPPPPPPPPASAAAPASGPPAPPGLAAGPGPAGGAPTPALVAGSSAAAPFPHGDSALNEQEKELQRRLKRLYPAVDSGQPPPPPPQQQQQQQQLSPPPPAALAPVSGVVLPAPPAVSAGSSPAGSPGGGAGGEGLGAAAAALLLHPPPPPPPATAAPPPPPPPPPPPASAAAPA
HUMAN24554	HUMAN24554_203to236	2.63719	0.864861861986	AAAPGTAAAAAAAAAAAAAFGQYQPQQLQTDRMQAAAPGTAAAAAAAAAAAAAFGQYQPQQLQTDRMQAAAPGTAAAAAAAAAAAAAFGQYQPQQLQTDRMQAAAPGTAAAAAAAAAAAAAFGQYQPQQLQTDRMQAAAPGTAAAAAAAAAAAAAFGQYQPQQLQTDRMQAAAPGTAAAAAAAAAAAAAFGQYQPQQLQTDRMQAAAPGTAAAAAAAAAAAAAFGQYQPQQLQTDRMQAAAPGTAAAAAAAAAAAA
HUMAN26518	HUMAN26518_1to30	2.99428	0.981967747363	AYPGHPGAGGGYYPGGYGGAPGGPAFPGQAYPGHPGAGGGYYPGGYGGAPGGPAFPGQAYPGHPGAGGGYYPGGYGGAPGGPAFPGQAYPGHPGAGGGYYPGGYGGAPGGPAFPGQAYPGHPGAGGGYYPGGYGGAPGGPAFPGQAYPGHPGAGGGYYPGGYGGAPGGPAFPGQAYPGHPGAGGGYYPGGYGGAPGGPAFPGQAYPGHPGAGGGYYPGGYGGAPGGPAFPGQAYPGHPGAGGGYYPGGYGGAPGGP
HUMAN27044	HUMAN27044_1to35	2.70174	0.886030352332	AGAAAAVAAGAAAGAAAAAVSVAAPGRASAPPPPAGAAAAVAAGAAAGAAAAAVSVAAPGRASAPPPPAGAAAAVAAGAAAGAAAAAVSVAAPGRASAPPPPAGAAAAVAAGAAAGAAAAAVSVAAPGRASAPPPPAGAAAAVAAGAAAGAAAAAVSVAAPGRASAPPPPAGAAAAVAAGAAAGAAAAAVSVAAPGRASAPPPPAGAAAAVAAGAAAGAAAAAVSVAAPGRASAPPPPAGAAAAVAAGAAAGAAAA
HUMAN27178	HUMAN27178_745to777	2.54335	0.834085823965	PPHAPFAMRNIYPPRGLPPYFHPRPGFYPNPAFPPHAPFAMRNIYPPRGLPPYFHPRPGFYPNPAFPPHAPFAMRNIYPPRGLPPYFHPRPGFYPNPAFPPHAPFAMRNIYPPRGLPPYFHPRPGFYPNPAFPPHAPFAMRNIYPPRGLPPYFHPRPGFYPNPAFPPHAPFAMRNIYPPRGLPPYFHPRPGFYPNPAFPPHAPFAMRNIYPPRGLPPYFHPRPGFYPNPAFPPHAPFAMRNIYPPRGLPPYFHPRP
HUMAN27402	HUMAN27402_1160to1206	2.5772	0.845189517549	AGPGPAPAPAPAPAPAAAAPPCSSAAPPAGGTLSPAAGPASPEGPREAGPGPAPAPAPAPAPAAAAPPCSSAAPPAGGTLSPAAGPASPEGPREAGPGPAPAPAPAPAPAAAAPPCSSAAPPAGGTLSPAAGPASPEGPREAGPGPAPAPAPAPAPAAAAPPCSSAAPPAGGTLSPAAGPASPEGPREAGPGPAPAPAPAPAPAAAAPPCSSAAPPAGGTLSPAAGPASPEGPREAGPGPAPAPAPAPAPAAAAPP
HUMAN28371	HUMAN28371_1to50	2.63109	0.862861084475	SHEKSFLVSGDNYPPPNPGYPGGPQPPMPPYAQPPYPGAPYPQPPFQPSSHEKSFLVSGDNYPPPNPGYPGGPQPPMPPYAQPPYPGAPYPQPPFQPSSHEKSFLVSGDNYPPPNPGYPGGPQPPMPPYAQPPYPGAPYPQPPFQPSSHEKSFLVSGDNYPPPNPGYPGGPQPPMPPYAQPPYPGAPYPQPPFQPSSHEKSFLVSGDNYPPPNPGYPGGPQPPMPPYAQPPYPGAPYPQPPFQPSSHEKSFLVSGD
HUMAN28371	HUMAN28371_93to145	2.23856	0.734131548873	PYPQGGYPQGPYPQSPFPPNPYGQPQVFPGQDPDSPQHGNYQEEGPPSYYDNQPYPQGGYPQGPYPQSPFPPNPYGQPQVFPGQDPDSPQHGNYQEEGPPSYYDNQPYPQGGYPQGPYPQSPFPPNPYGQPQVFPGQDPDSPQHGNYQEEGPPSYYDNQPYPQGGYPQGPYPQSPFPPNPYGQPQVFPGQDPDSPQHGNYQEEGPPSYYDNQPYPQGGYPQGPYPQSPFPPNPYGQPQVFPGQDPDSPQHGNYQEE
HUMAN29307	HUMAN29307_321to367	2.39841	0.786553890026	ARHRPPSTALQAHSPALPAPHAHAPALAAAAAAAAAAAAHHLPAMVLARHRPPSTALQAHSPALPAPHAHAPALAAAAAAAAAAAAHHLPAMVLARHRPPSTALQAHSPALPAPHAHAPALAAAAAAAAAAAAHHLPAMVLARHRPPSTALQAHSPALPAPHAHAPALAAAAAAAAAAAAHHLPAMVLARHRPPSTALQAHSPALPAPHAHAPALAAAAAAAAAAAAHHLPAMVLARHRPPSTALQAHSPALPAPH
HUMAN29749	HUMAN29749_1to45	2.42134	0.79407277579	APVQLENHQLVPPGGGGGGSGGPPSAPAPPPPGAAVAAAAAAAAAPVQLENHQLVPPGGGGGGSGGPPSAPAPPPPGAAVAAAAAAAAAPVQLENHQLVPPGGGGGGSGGPPSAPAPPPPGAAVAAAAAAAAAPVQLENHQLVPPGGGGGGSGGPPSAPAPPPPGAAVAAAAAAAAAPVQLENHQLVPPGGGGGGSGGPPSAPAPPPPGAAVAAAAAAAAAPVQLENHQLVPPGGGGGGSGGPPSAPAPPPPGAAV
HUMAN30182	HUMAN30182_241to384	2.50444	0.82132538433	LPRPPVLPVPPMPPRPPMVPMPPRPPIAPMPPMAPVPPGSRMAPVPPGPRMAPVPPWPPMAPVPPWPPMAPVPTGPPMAPVPPGPPMARVPPGPPMARVPPGPPMAPLPPGPPMAPLPPGPPMAPLPPGPPMAPLPPRSHVPHTLPRPPVLPVPPMPPRPPMVPMPPRPPIAPMPPMAPVPPGSRMAPVPPGPRMAPVPPWPPMAPVPPWPPMAPVPTGPPMAPVPPGPPMARVPPGPPMARVPPGPPMAPLPPGP
HUMAN30590	HUMAN30590_216to254	2.19351	0.719356805036	SHPVQSLPPPPPPAPQPGPGATPALPAALLPPNSGSAAPSHPVQSLPPPPPPAPQPGPGATPALPAALLPPNSGSAAPSHPVQSLPPPPPPAPQPGPGATPALPAALLPPNSGSAAPSHPVQSLPPPPPPAPQPGPGATPALPAALLPPNSGSAAPSHPVQSLPPPPPPAPQPGPGATPALPAALLPPNSGSAAPSHPVQSLPPPPPPAPQPGPGATPALPAALLPPNSGSAAPSHPVQSLPPPPPPAPQPGPGAT
