## Supplementary File 5 for "Discovering molecular features of intrinsically disordered regions by using evolution for contrastive learning": filter_116_idr_activations.txt

HUMAN20601	HUMAN20601_148to178	1.16387	0.741163518883	KESVRNDRNKKKKETSKQECTESYEMTAELKESVRNDRNKKKKETSKQECTESYEMTAELKESVRNDRNKKKKETSKQECTESYEMTAELKESVRNDRNKKKKETSKQECTESYEMTAELKESVRNDRNKKKKETSKQECTESYEMTAELKESVRNDRNKKKKETSKQECTESYEMTAELKESVRNDRNKKKKETSKQECTESYEMTAELKESVRNDRNKKKKETSKQECTESYEMTAELKESVRNDRNKKKKETS
HUMAN20667	HUMAN20667_1897to1935	1.25192	0.797233020259	EELTSKYEKLQALQQMDGRNKPTELLEENTEEKSKSHLEELTSKYEKLQALQQMDGRNKPTELLEENTEEKSKSHLEELTSKYEKLQALQQMDGRNKPTELLEENTEEKSKSHLEELTSKYEKLQALQQMDGRNKPTELLEENTEEKSKSHLEELTSKYEKLQALQQMDGRNKPTELLEENTEEKSKSHLEELTSKYEKLQALQQMDGRNKPTELLEENTEEKSKSHLEELTSKYEKLQALQQMDGRNKPTELLEE
HUMAN21375	HUMAN21375_2768to2804	1.32822	0.845817392485	ASLKELAQLKEQGLLNRERDALLSETAFSMNSTEENASLKELAQLKEQGLLNRERDALLSETAFSMNSTEENASLKELAQLKEQGLLNRERDALLSETAFSMNSTEENASLKELAQLKEQGLLNRERDALLSETAFSMNSTEENASLKELAQLKEQGLLNRERDALLSETAFSMNSTEENASLKELAQLKEQGLLNRERDALLSETAFSMNSTEENASLKELAQLKEQGLLNRERDALLSETAFSMNSTEENASLK
HUMAN21434	HUMAN21434_403to435	1.30683	0.832200592746	LSLIQNSQETEKTLEELSHTLKHTQIRMDREVLSLIQNSQETEKTLEELSHTLKHTQIRMDREVLSLIQNSQETEKTLEELSHTLKHTQIRMDREVLSLIQNSQETEKTLEELSHTLKHTQIRMDREVLSLIQNSQETEKTLEELSHTLKHTQIRMDREVLSLIQNSQETEKTLEELSHTLKHTQIRMDREVLSLIQNSQETEKTLEELSHTLKHTQIRMDREVLSLIQNSQETEKTLEELSHTLKHTQIRMDREV
HUMAN02299	HUMAN02299_988to1032	1.36523	0.869390603556	REESQRKKMQEINNQKANHKIEELEKAKQHLEQEIYVNKKRLEMEREESQRKKMQEINNQKANHKIEELEKAKQHLEQEIYVNKKRLEMEREESQRKKMQEINNQKANHKIEELEKAKQHLEQEIYVNKKRLEMEREESQRKKMQEINNQKANHKIEELEKAKQHLEQEIYVNKKRLEMEREESQRKKMQEINNQKANHKIEELEKAKQHLEQEIYVNKKRLEMEREESQRKKMQEINNQKANHKIEELEKAKQHL
HUMAN02547	HUMAN02547_313to368	1.13909	0.725378710671	QNARLAELERKLREVMESAVGNSSGSGQNEESPRKRKKATEAIDSLRKSKRLRNRKQNARLAELERKLREVMESAVGNSSGSGQNEESPRKRKKATEAIDSLRKSKRLRNRKQNARLAELERKLREVMESAVGNSSGSGQNEESPRKRKKATEAIDSLRKSKRLRNRKQNARLAELERKLREVMESAVGNSSGSGQNEESPRKRKKATEAIDSLRKSKRLRNRKQNARLAELERKLREVMESAVGNSSGSGQNEES
HUMAN04165	HUMAN04165_316to349	1.19738	0.762498273921	HKEARQRRKELRKKQLAEQEELERQMKELQAANEHKEARQRRKELRKKQLAEQEELERQMKELQAANEHKEARQRRKELRKKQLAEQEELERQMKELQAANEHKEARQRRKELRKKQLAEQEELERQMKELQAANEHKEARQRRKELRKKQLAEQEELERQMKELQAANEHKEARQRRKELRKKQLAEQEELERQMKELQAANEHKEARQRRKELRKKQLAEQEELERQMKELQAANEHKEARQRRKELRKKQLAE
HUMAN07346	HUMAN07346_125to166	1.22032	0.77710801987	SPVHKEKREAAKKKQERKKRAKETLEKKKLLKELWESSKKVHSPVHKEKREAAKKKQERKKRAKETLEKKKLLKELWESSKKVHSPVHKEKREAAKKKQERKKRAKETLEKKKLLKELWESSKKVHSPVHKEKREAAKKKQERKKRAKETLEKKKLLKELWESSKKVHSPVHKEKREAAKKKQERKKRAKETLEKKKLLKELWESSKKVHSPVHKEKREAAKKKQERKKRAKETLEKKKLLKELWESSKKVHSPVH
HUMAN08385	HUMAN08385_1584to1697	1.12091	0.713803220076	IKNQQLDLENTELSQKNSQNQEKLQELNQRLTEMLCQKEKEPGNSALEEREQEKFNLKEELERCKVQSSTLVSSLEAELSEVKIQTHIVQQENHLLKDELEKMKQLHRCPDLSDIKNQQLDLENTELSQKNSQNQEKLQELNQRLTEMLCQKEKEPGNSALEEREQEKFNLKEELERCKVQSSTLVSSLEAELSEVKIQTHIVQQENHLLKDELEKMKQLHRCPDLSDIKNQQLDLENTELSQKNSQNQEKLQELN
HUMAN09604	HUMAN09604_120to153	1.14211	0.727303341044	NLENSAFTADRHKKRKLLENSTLNSKLLKVNGSTNLENSAFTADRHKKRKLLENSTLNSKLLKVNGSTNLENSAFTADRHKKRKLLENSTLNSKLLKVNGSTNLENSAFTADRHKKRKLLENSTLNSKLLKVNGSTNLENSAFTADRHKKRKLLENSTLNSKLLKVNGSTNLENSAFTADRHKKRKLLENSTLNSKLLKVNGSTNLENSAFTADRHKKRKLLENSTLNSKLLKVNGSTNLENSAFTADRHKKRKLL
HUMAN13889	HUMAN13889_186to217	1.3659	0.869813288915	SMPSLMEKKLKRKDSLWKKLKGSLKKKRENMTSMPSLMEKKLKRKDSLWKKLKGSLKKKRENMTSMPSLMEKKLKRKDSLWKKLKGSLKKKRENMTSMPSLMEKKLKRKDSLWKKLKGSLKKKRENMTSMPSLMEKKLKRKDSLWKKLKGSLKKKRENMTSMPSLMEKKLKRKDSLWKKLKGSLKKKRENMTSMPSLMEKKLKRKDSLWKKLKGSLKKKRENMTSMPSLMEKKLKRKDSLWKKLKGSLKKKRENMT
HUMAN16507	HUMAN16507_182to215	1.23342	0.785452943269	KRSKNIKKKLKEEQNSVTENKTKNASHNGKMEDLKRSKNIKKKLKEEQNSVTENKTKNASHNGKMEDLKRSKNIKKKLKEEQNSVTENKTKNASHNGKMEDLKRSKNIKKKLKEEQNSVTENKTKNASHNGKMEDLKRSKNIKKKLKEEQNSVTENKTKNASHNGKMEDLKRSKNIKKKLKEEQNSVTENKTKNASHNGKMEDLKRSKNIKKKLKEEQNSVTENKTKNASHNGKMEDLKRSKNIKKKLKEEQNSVT
HUMAN16993	HUMAN16993_298to717	1.14877	0.731546136433	LLSDARSARMYRDELDALREKAVRVDKLESEVSRYKERLHDIEFYKARVEELKEDNQVLLETKTMLEDQLEGTRARSDKLHELEKENLQLKAKLHDMEMERDMDRKKIEELMEENMTLEMAQKQSMDEKILHESIKETSSKLSKIEFEKRQIKKELEHYKEKGERAEELENELHHLEKENELLQKKITNLKITCEKIEALEQENSELERENRKLKKTLDSFKNLTFQLESLEKENSQLDEENLELRRNVESLKCAS
HUMAN17349	HUMAN17349_1400to1446	1.14052	0.726289139104	YLKDFEIVKRKHEDLQKALKRNEETLAETIACYSGQLAALTDENTTLYLKDFEIVKRKHEDLQKALKRNEETLAETIACYSGQLAALTDENTTLYLKDFEIVKRKHEDLQKALKRNEETLAETIACYSGQLAALTDENTTLYLKDFEIVKRKHEDLQKALKRNEETLAETIACYSGQLAALTDENTTLYLKDFEIVKRKHEDLQKALKRNEETLAETIACYSGQLAALTDENTTLYLKDFEIVKRKHEDLQKALKR
HUMAN17374	HUMAN17374_1567to1612	1.11859	0.712324960018	FEIVKRKHEDLQKALKRNGETLAKTIACYSGQLAALTDENTTLRSKFEIVKRKHEDLQKALKRNGETLAKTIACYSGQLAALTDENTTLRSKFEIVKRKHEDLQKALKRNGETLAKTIACYSGQLAALTDENTTLRSKFEIVKRKHEDLQKALKRNGETLAKTIACYSGQLAALTDENTTLRSKFEIVKRKHEDLQKALKRNGETLAKTIACYSGQLAALTDENTTLRSKFEIVKRKHEDLQKALKRNGETLAKTI
HUMAN18681	HUMAN18681_1049to1092	1.57033	1.0	CQNNQLKKLKEICEKEKKELKKKMDKKRQEKITEAKSKDKSQMECQNNQLKKLKEICEKEKKELKKKMDKKRQEKITEAKSKDKSQMECQNNQLKKLKEICEKEKKELKKKMDKKRQEKITEAKSKDKSQMECQNNQLKKLKEICEKEKKELKKKMDKKRQEKITEAKSKDKSQMECQNNQLKKLKEICEKEKKELKKKMDKKRQEKITEAKSKDKSQMECQNNQLKKLKEICEKEKKELKKKMDKKRQEKITEAK
HUMAN20958	HUMAN20958_345to382	1.12199	0.714489476478	DYDQVKIKDLKTSNNRLLNKRRKKQAGSSSASQGCNNQDYDQVKIKDLKTSNNRLLNKRRKKQAGSSSASQGCNNQDYDQVKIKDLKTSNNRLLNKRRKKQAGSSSASQGCNNQDYDQVKIKDLKTSNNRLLNKRRKKQAGSSSASQGCNNQDYDQVKIKDLKTSNNRLLNKRRKKQAGSSSASQGCNNQDYDQVKIKDLKTSNNRLLNKRRKKQAGSSSASQGCNNQDYDQVKIKDLKTSNNRLLNKRRKKQAGS
HUMAN21185	HUMAN21185_1to32	1.19185	0.758980147073	KDRLQELKQRTKEIELSRDSHVSTTETEEQGKDRLQELKQRTKEIELSRDSHVSTTETEEQGKDRLQELKQRTKEIELSRDSHVSTTETEEQGKDRLQELKQRTKEIELSRDSHVSTTETEEQGKDRLQELKQRTKEIELSRDSHVSTTETEEQGKDRLQELKQRTKEIELSRDSHVSTTETEEQGKDRLQELKQRTKEIELSRDSHVSTTETEEQGKDRLQELKQRTKEIELSRDSHVSTTETEEQGKDRLQELK
HUMAN21226	HUMAN21226_595to649	1.26554	0.805907635202	LEAIEKDFLKNKLNQDSGKSTTALHQENNKIKELSQEVERLKLKLKDMKAIEDDLLEAIEKDFLKNKLNQDSGKSTTALHQENNKIKELSQEVERLKLKLKDMKAIEDDLLEAIEKDFLKNKLNQDSGKSTTALHQENNKIKELSQEVERLKLKLKDMKAIEDDLLEAIEKDFLKNKLNQDSGKSTTALHQENNKIKELSQEVERLKLKLKDMKAIEDDLLEAIEKDFLKNKLNQDSGKSTTALHQENNKIKELSQ
HUMAN21734	HUMAN21734_1to38	1.28539	0.818544469908	RLEELKRLQNPLEQVNDGKYSFENHQLAMDAENNIEKRLEELKRLQNPLEQVNDGKYSFENHQLAMDAENNIEKRLEELKRLQNPLEQVNDGKYSFENHQLAMDAENNIEKRLEELKRLQNPLEQVNDGKYSFENHQLAMDAENNIEKRLEELKRLQNPLEQVNDGKYSFENHQLAMDAENNIEKRLEELKRLQNPLEQVNDGKYSFENHQLAMDAENNIEKRLEELKRLQNPLEQVNDGKYSFENHQLAMDAENN
HUMAN27616	HUMAN27616_168to208	1.15655	0.736498721354	KREKEEMKKKREMDELRSYSSLMKVENMSSNQDGNDSDEFMKREKEEMKKKREMDELRSYSSLMKVENMSSNQDGNDSDEFMKREKEEMKKKREMDELRSYSSLMKVENMSSNQDGNDSDEFMKREKEEMKKKREMDELRSYSSLMKVENMSSNQDGNDSDEFMKREKEEMKKKREMDELRSYSSLMKVENMSSNQDGNDSDEFMKREKEEMKKKREMDELRSYSSLMKVENMSSNQDGNDSDEFMKREKEEMKKK
HUMAN28740	HUMAN28740_566to597	1.43624	0.914605942692	MITETAFRYQQELNDLKAENTRLNAELLKEKEMITETAFRYQQELNDLKAENTRLNAELLKEKEMITETAFRYQQELNDLKAENTRLNAELLKEKEMITETAFRYQQELNDLKAENTRLNAELLKEKEMITETAFRYQQELNDLKAENTRLNAELLKEKEMITETAFRYQQELNDLKAENTRLNAELLKEKEMITETAFRYQQELNDLKAENTRLNAELLKEKEMITETAFRYQQELNDLKAENTRLNAELLKEKE
HUMAN28974	HUMAN28974_661to690	1.36554	0.869582967906	VQLMAAEKKSKAELEDLRQRLKDLEDKEKKVQLMAAEKKSKAELEDLRQRLKDLEDKEKKVQLMAAEKKSKAELEDLRQRLKDLEDKEKKVQLMAAEKKSKAELEDLRQRLKDLEDKEKKVQLMAAEKKSKAELEDLRQRLKDLEDKEKKVQLMAAEKKSKAELEDLRQRLKDLEDKEKKVQLMAAEKKSKAELEDLRQRLKDLEDKEKKVQLMAAEKKSKAELEDLRQRLKDLEDKEKKVQLMAAEKKSKAELED
HUMAN29316	HUMAN29316_731to775	1.13198	0.720854884176	VGTSEEMKMLRTESDDLHTFLLEIKETTESLHGDISSLKTTLLEGVGTSEEMKMLRTESDDLHTFLLEIKETTESLHGDISSLKTTLLEGVGTSEEMKMLRTESDDLHTFLLEIKETTESLHGDISSLKTTLLEGVGTSEEMKMLRTESDDLHTFLLEIKETTESLHGDISSLKTTLLEGVGTSEEMKMLRTESDDLHTFLLEIKETTESLHGDISSLKTTLLEGVGTSEEMKMLRTESDDLHTFLLEIKETTESL
