## Supplementary File 5 for "Discovering molecular features of intrinsically disordered regions by using evolution for contrastive learning": filter_117_idr_activations.txt

HUMAN30506	HUMAN30506_111to151	1.23624	0.731139788894	LVSYGNTFFVVLIVILVLLVIDAVREIRKYDDVTEKVNLQLVSYGNTFFVVLIVILVLLVIDAVREIRKYDDVTEKVNLQLVSYGNTFFVVLIVILVLLVIDAVREIRKYDDVTEKVNLQLVSYGNTFFVVLIVILVLLVIDAVREIRKYDDVTEKVNLQLVSYGNTFFVVLIVILVLLVIDAVREIRKYDDVTEKVNLQLVSYGNTFFVVLIVILVLLVIDAVREIRKYDDVTEKVNLQLVSYGNTFFVVLIVIL
HUMAN01054	HUMAN01054_1to36	1.47138	0.870203912886	VCREQLSKNQVKWVFAGITCVSVVVIAAIVLAITLVCREQLSKNQVKWVFAGITCVSVVVIAAIVLAITLVCREQLSKNQVKWVFAGITCVSVVVIAAIVLAITLVCREQLSKNQVKWVFAGITCVSVVVIAAIVLAITLVCREQLSKNQVKWVFAGITCVSVVVIAAIVLAITLVCREQLSKNQVKWVFAGITCVSVVVIAAIVLAITLVCREQLSKNQVKWVFAGITCVSVVVIAAIVLAITLVCREQLSKNQV
HUMAN02129	HUMAN02129_105to141	1.22797	0.726250197232	LRRQMWWRGCKIKAIMALVAAILLLVIIILIVMKYRTLRRQMWWRGCKIKAIMALVAAILLLVIIILIVMKYRTLRRQMWWRGCKIKAIMALVAAILLLVIIILIVMKYRTLRRQMWWRGCKIKAIMALVAAILLLVIIILIVMKYRTLRRQMWWRGCKIKAIMALVAAILLLVIIILIVMKYRTLRRQMWWRGCKIKAIMALVAAILLLVIIILIVMKYRTLRRQMWWRGCKIKAIMALVAAILLLVIIILIVMK
HUMAN02256	HUMAN02256_206to235	1.21158	0.716555758463	PQRPTNLRRRSRSFTCNEFQDVQSDVAIWLPQRPTNLRRRSRSFTCNEFQDVQSDVAIWLPQRPTNLRRRSRSFTCNEFQDVQSDVAIWLPQRPTNLRRRSRSFTCNEFQDVQSDVAIWLPQRPTNLRRRSRSFTCNEFQDVQSDVAIWLPQRPTNLRRRSRSFTCNEFQDVQSDVAIWLPQRPTNLRRRSRSFTCNEFQDVQSDVAIWLPQRPTNLRRRSRSFTCNEFQDVQSDVAIWLPQRPTNLRRRSRSFTC
HUMAN03113	HUMAN03113_1260to1293	1.29374	0.765143436153	VGVHSVMKHDAIMDGASPDYVLVEAEANRVAQDAVGVHSVMKHDAIMDGASPDYVLVEAEANRVAQDAVGVHSVMKHDAIMDGASPDYVLVEAEANRVAQDAVGVHSVMKHDAIMDGASPDYVLVEAEANRVAQDAVGVHSVMKHDAIMDGASPDYVLVEAEANRVAQDAVGVHSVMKHDAIMDGASPDYVLVEAEANRVAQDAVGVHSVMKHDAIMDGASPDYVLVEAEANRVAQDAVGVHSVMKHDAIMDGASP
HUMAN03738	HUMAN03738_338to368	1.20208	0.710934205088	LCSQVNHLHVGNKTECQENITKHGERILGVGLCSQVNHLHVGNKTECQENITKHGERILGVGLCSQVNHLHVGNKTECQENITKHGERILGVGLCSQVNHLHVGNKTECQENITKHGERILGVGLCSQVNHLHVGNKTECQENITKHGERILGVGLCSQVNHLHVGNKTECQENITKHGERILGVGLCSQVNHLHVGNKTECQENITKHGERILGVGLCSQVNHLHVGNKTECQENITKHGERILGVGLCSQVNHL
HUMAN04197	HUMAN04197_1to30	1.31719	0.779015245701	IPAKDMAKVMIVMLAICFLTKSDGKSVKKIPAKDMAKVMIVMLAICFLTKSDGKSVKKIPAKDMAKVMIVMLAICFLTKSDGKSVKKIPAKDMAKVMIVMLAICFLTKSDGKSVKKIPAKDMAKVMIVMLAICFLTKSDGKSVKKIPAKDMAKVMIVMLAICFLTKSDGKSVKKIPAKDMAKVMIVMLAICFLTKSDGKSVKKIPAKDMAKVMIVMLAICFLTKSDGKSVKKIPAKDMAKVMIVMLAICFLTKSDG
HUMAN06104	HUMAN06104_237to268	1.18816	0.702705311312	NKPQKERKVSLFLHVLKTNDKRNQIANLTNRRNKPQKERKVSLFLHVLKTNDKRNQIANLTNRRNKPQKERKVSLFLHVLKTNDKRNQIANLTNRRNKPQKERKVSLFLHVLKTNDKRNQIANLTNRRNKPQKERKVSLFLHVLKTNDKRNQIANLTNRRNKPQKERKVSLFLHVLKTNDKRNQIANLTNRRNKPQKERKVSLFLHVLKTNDKRNQIANLTNRRNKPQKERKVSLFLHVLKTNDKRNQIANLTNRR
HUMAN06441	HUMAN06441_433to486	1.20631	0.713438893183	GGVVCGDLCASTTAPVVSTRVSSVPSNSNVVVGTTNACAPSARVGVCGGSCKRCGGVVCGDLCASTTAPVVSTRVSSVPSNSNVVVGTTNACAPSARVGVCGGSCKRCGGVVCGDLCASTTAPVVSTRVSSVPSNSNVVVGTTNACAPSARVGVCGGSCKRCGGVVCGDLCASTTAPVVSTRVSSVPSNSNVVVGTTNACAPSARVGVCGGSCKRCGGVVCGDLCASTTAPVVSTRVSSVPSNSNVVVGTTNACAP
HUMAN06818	HUMAN06818_1to35	1.24835	0.738300915368	TDLNDNICKRYIKMITNIVILSLIICISLAFWIITDLNDNICKRYIKMITNIVILSLIICISLAFWIITDLNDNICKRYIKMITNIVILSLIICISLAFWIITDLNDNICKRYIKMITNIVILSLIICISLAFWIITDLNDNICKRYIKMITNIVILSLIICISLAFWIITDLNDNICKRYIKMITNIVILSLIICISLAFWIITDLNDNICKRYIKMITNIVILSLIICISLAFWIITDLNDNICKRYIKMITNI
HUMAN06978	HUMAN06978_182to241	1.19864	0.70890273285	DTRAILAGNTLDSSVLEEVQRSPVGYAMKFCEEKEQFRISRLHMNAEMFGSTYCDYTIEIDTRAILAGNTLDSSVLEEVQRSPVGYAMKFCEEKEQFRISRLHMNAEMFGSTYCDYTIEIDTRAILAGNTLDSSVLEEVQRSPVGYAMKFCEEKEQFRISRLHMNAEMFGSTYCDYTIEIDTRAILAGNTLDSSVLEEVQRSPVGYAMKFCEEKEQFRISRLHMNAEMFGSTYCDYTIEIDTRAILAGNTLDSSVL
HUMAN07977	HUMAN07977_31to60	1.68167	0.994575643399	HLLVLAVSQLWLAVVVVPLAVSVACLNSDCHLLVLAVSQLWLAVVVVPLAVSVACLNSDCHLLVLAVSQLWLAVVVVPLAVSVACLNSDCHLLVLAVSQLWLAVVVVPLAVSVACLNSDCHLLVLAVSQLWLAVVVVPLAVSVACLNSDCHLLVLAVSQLWLAVVVVPLAVSVACLNSDCHLLVLAVSQLWLAVVVVPLAVSVACLNSDCHLLVLAVSQLWLAVVVVPLAVSVACLNSDCHLLVLAVSQLWLAVVV
HUMAN08536	HUMAN08536_1to34	1.27789	0.755774791554	RPWTGSWRWIMLILFAWGTLLFYIGGHLVRDNDRPWTGSWRWIMLILFAWGTLLFYIGGHLVRDNDRPWTGSWRWIMLILFAWGTLLFYIGGHLVRDNDRPWTGSWRWIMLILFAWGTLLFYIGGHLVRDNDRPWTGSWRWIMLILFAWGTLLFYIGGHLVRDNDRPWTGSWRWIMLILFAWGTLLFYIGGHLVRDNDRPWTGSWRWIMLILFAWGTLLFYIGGHLVRDNDRPWTGSWRWIMLILFAWGTLLFYIG
HUMAN08576	HUMAN08576_1to69	1.19377	0.706022263988	RKIRANAIAILTVAWILGTFYYLWQDNRAHAASSGGRGAQRAGRRSEQLREDRTIPLIVTGTPSKGFDRKIRANAIAILTVAWILGTFYYLWQDNRAHAASSGGRGAQRAGRRSEQLREDRTIPLIVTGTPSKGFDRKIRANAIAILTVAWILGTFYYLWQDNRAHAASSGGRGAQRAGRRSEQLREDRTIPLIVTGTPSKGFDRKIRANAIAILTVAWILGTFYYLWQDNRAHAASSGGRGAQRAGRRSEQLRED
HUMAN08653	HUMAN08653_1to41	1.19644	0.707600825223	FYVIGGITVSVVAFFFTIKFLFELAARVVSFLQNEDRERRFYVIGGITVSVVAFFFTIKFLFELAARVVSFLQNEDRERRFYVIGGITVSVVAFFFTIKFLFELAARVVSFLQNEDRERRFYVIGGITVSVVAFFFTIKFLFELAARVVSFLQNEDRERRFYVIGGITVSVVAFFFTIKFLFELAARVVSFLQNEDRERRFYVIGGITVSVVAFFFTIKFLFELAARVVSFLQNEDRERRFYVIGGITVSVVAFFF
HUMAN08834	HUMAN08834_1to30	1.33429	0.789130869142	GKESGWDSGRAAVAAVVGGVVAVGTVLVAGKESGWDSGRAAVAAVVGGVVAVGTVLVAGKESGWDSGRAAVAAVVGGVVAVGTVLVAGKESGWDSGRAAVAAVVGGVVAVGTVLVAGKESGWDSGRAAVAAVVGGVVAVGTVLVAGKESGWDSGRAAVAAVVGGVVAVGTVLVAGKESGWDSGRAAVAAVVGGVVAVGTVLVAGKESGWDSGRAAVAAVVGGVVAVGTVLVAGKESGWDSGRAAVAAVVGGVVAVG
HUMAN09246	HUMAN09246_326to366	1.2486	0.738450945663	WFINARRRIVQPMIDQSNRAGFLLDPSVSQGAAYSPEGQPMWFINARRRIVQPMIDQSNRAGFLLDPSVSQGAAYSPEGQPMWFINARRRIVQPMIDQSNRAGFLLDPSVSQGAAYSPEGQPMWFINARRRIVQPMIDQSNRAGFLLDPSVSQGAAYSPEGQPMWFINARRRIVQPMIDQSNRAGFLLDPSVSQGAAYSPEGQPMWFINARRRIVQPMIDQSNRAGFLLDPSVSQGAAYSPEGQPMWFINARRRIV
HUMAN10757	HUMAN10757_37to80	1.2858	0.760449560703	QRVPKPGCGQGGRANCPNSGANATANGTAAPAAAAAAATASGNGQRVPKPGCGQGGRANCPNSGANATANGTAAPAAAAAAATASGNGQRVPKPGCGQGGRANCPNSGANATANGTAAPAAAAAAATASGNGQRVPKPGCGQGGRANCPNSGANATANGTAAPAAAAAAATASGNGQRVPKPGCGQGGRANCPNSGANATANGTAAPAAAAAAATASGNGQRVPKPGCGQGGRANCPNSGANATANGTAAPAAAAA
HUMAN12590	HUMAN12590_1to31	1.31128	0.775517029919	DTKGCTTTNSPSTPCQNCSRITNVSTISSNDTKGCTTTNSPSTPCQNCSRITNVSTISSNDTKGCTTTNSPSTPCQNCSRITNVSTISSNDTKGCTTTNSPSTPCQNCSRITNVSTISSNDTKGCTTTNSPSTPCQNCSRITNVSTISSNDTKGCTTTNSPSTPCQNCSRITNVSTISSNDTKGCTTTNSPSTPCQNCSRITNVSTISSNDTKGCTTTNSPSTPCQNCSRITNVSTISSNDTKGCTTTNSPSTPCQ
HUMAN12603	HUMAN12603_1to128	1.18697	0.701999153682	TGSCCGSTLSSLSYGGGCCQPCCCRDPCCCRPVTCQTTVCRPVTCVPRCTRPICEPCRRPVCCDPCSLQEGCCRPITCCPSSCTAVVCRPCCWATTCCQPVSVQSPCCRPPCGQPTPCSTTCRTSSCTGSCCGSTLSSLSYGGGCCQPCCCRDPCCCRPVTCQTTVCRPVTCVPRCTRPICEPCRRPVCCDPCSLQEGCCRPITCCPSSCTAVVCRPCCWATTCCQPVSVQSPCCRPPCGQPTPCSTTCRTSSCTG
HUMAN12604	HUMAN12604_1to128	1.18697	0.701999153682	TGSCCGSTLSSLSYGGGCCQPCCCRDPCCCRPVTCQTTVCRPVTCVPRCTRPICEPCRRPVCCDPCSLQEGCCRPITCCPSSCTAVVCRPCCWATTCCQPVSVQSPCCRPPCGQPTPCSTTCRTSSCTGSCCGSTLSSLSYGGGCCQPCCCRDPCCCRPVTCQTTVCRPVTCVPRCTRPICEPCRRPVCCDPCSLQEGCCRPITCCPSSCTAVVCRPCCWATTCCQPVSVQSPCCRPPCGQPTPCSTTCRTSSCTG
HUMAN12618	HUMAN12618_1to250	1.19344	0.705826124758	THCCSPCCQPTCCRTTCCRTTCWKPTTVTTCSSTPCCQPSCCVPSCCQPCCHPTCCQNTCCRTTCCQPTCVASCCQPSCCSTPCCQPTCCGSSCCGQTSCGSSCCQPICGSSCCQPCCHPTCYQTICFRTTCCQPTCCQPTCCRNTSCQPTCCGSSCCQPCCHPTCCQTICRSTCCQPSCVTRCCSTPCCQPTCGGSSCCSQTCNESSYCLPCCRPTCCQTTCYRTTCCRPSCCCSPCCVSSCCQPSCCTHCCSPC
HUMAN12628	HUMAN12628_1to105	1.53938	0.910420915351	GCCPGDCFTCCTQEQNCCEECCCQPGCCGCCGSCCGCGGSGCGGSGCGGSCCGSSCCGSGCGGCGGCGGCGGGCCGSSCCGSSCCGSGCCGPVCCQPTPICDTKGCCPGDCFTCCTQEQNCCEECCCQPGCCGCCGSCCGCGGSGCGGSGCGGSCCGSSCCGSGCGGCGGCGGCGGGCCGSSCCGSSCCGSGCCGPVCCQPTPICDTKGCCPGDCFTCCTQEQNCCEECCCQPGCCGCCGSCCGCGGSGCGGSGCG
HUMAN12821	HUMAN12821_414to444	1.19403	0.70617483239	HSIRARVARAMSIPTSPTRVSFHSIKQSTAVHSIRARVARAMSIPTSPTRVSFHSIKQSTAVHSIRARVARAMSIPTSPTRVSFHSIKQSTAVHSIRARVARAMSIPTSPTRVSFHSIKQSTAVHSIRARVARAMSIPTSPTRVSFHSIKQSTAVHSIRARVARAMSIPTSPTRVSFHSIKQSTAVHSIRARVARAMSIPTSPTRVSFHSIKQSTAVHSIRARVARAMSIPTSPTRVSFHSIKQSTAVHSIRARVA
HUMAN17794	HUMAN17794_1to38	1.26268	0.746779178108	KTWVKIVFGVATSAVLALLVMCIVLRPSRVHNSEENTKTWVKIVFGVATSAVLALLVMCIVLRPSRVHNSEENTKTWVKIVFGVATSAVLALLVMCIVLRPSRVHNSEENTKTWVKIVFGVATSAVLALLVMCIVLRPSRVHNSEENTKTWVKIVFGVATSAVLALLVMCIVLRPSRVHNSEENTKTWVKIVFGVATSAVLALLVMCIVLRPSRVHNSEENTKTWVKIVFGVATSAVLALLVMCIVLRPSRVHNSE
HUMAN17820	HUMAN17820_1to45	1.22981	0.727337564357	ASKVSCLYVLTVVCWASALWYLSITRPTSSYTGSKPFSHLTVARASKVSCLYVLTVVCWASALWYLSITRPTSSYTGSKPFSHLTVARASKVSCLYVLTVVCWASALWYLSITRPTSSYTGSKPFSHLTVARASKVSCLYVLTVVCWASALWYLSITRPTSSYTGSKPFSHLTVARASKVSCLYVLTVVCWASALWYLSITRPTSSYTGSKPFSHLTVARASKVSCLYVLTVVCWASALWYLSITRPTSSYTGSKP
HUMAN17881	HUMAN17881_219to262	1.18642	0.701675968122	TPSANIQNLIPQTGQVQVQGVAIGGSSFPGQTQVVANVPLGLPGTPSANIQNLIPQTGQVQVQGVAIGGSSFPGQTQVVANVPLGLPGTPSANIQNLIPQTGQVQVQGVAIGGSSFPGQTQVVANVPLGLPGTPSANIQNLIPQTGQVQVQGVAIGGSSFPGQTQVVANVPLGLPGTPSANIQNLIPQTGQVQVQGVAIGGSSFPGQTQVVANVPLGLPGTPSANIQNLIPQTGQVQVQGVAIGGSSFPGQTQVVA
HUMAN18771	HUMAN18771_118to159	1.34302	0.794294082785	SLELNNVRQGISFPQVHSCGCCMGCGVGTGAADKAIPRDKGKSLELNNVRQGISFPQVHSCGCCMGCGVGTGAADKAIPRDKGKSLELNNVRQGISFPQVHSCGCCMGCGVGTGAADKAIPRDKGKSLELNNVRQGISFPQVHSCGCCMGCGVGTGAADKAIPRDKGKSLELNNVRQGISFPQVHSCGCCMGCGVGTGAADKAIPRDKGKSLELNNVRQGISFPQVHSCGCCMGCGVGTGAADKAIPRDKGKSLEL
HUMAN20711	HUMAN20711_1to43	1.31526	0.777871123694	FTVLTRQPCEQAGLKALYRTPTIIALVVLLVSIVVLVSITVIFTVLTRQPCEQAGLKALYRTPTIIALVVLLVSIVVLVSITVIFTVLTRQPCEQAGLKALYRTPTIIALVVLLVSIVVLVSITVIFTVLTRQPCEQAGLKALYRTPTIIALVVLLVSIVVLVSITVIFTVLTRQPCEQAGLKALYRTPTIIALVVLLVSIVVLVSITVIFTVLTRQPCEQAGLKALYRTPTIIALVVLLVSIVVLVSITVIFTVL
HUMAN20853	HUMAN20853_1129to1160	1.18432	0.700432507448	PSGNNLGTAVVTAHRYMLAPDAPGRRQHVPGVPSGNNLGTAVVTAHRYMLAPDAPGRRQHVPGVPSGNNLGTAVVTAHRYMLAPDAPGRRQHVPGVPSGNNLGTAVVTAHRYMLAPDAPGRRQHVPGVPSGNNLGTAVVTAHRYMLAPDAPGRRQHVPGVPSGNNLGTAVVTAHRYMLAPDAPGRRQHVPGVPSGNNLGTAVVTAHRYMLAPDAPGRRQHVPGVPSGNNLGTAVVTAHRYMLAPDAPGRRQHVPGV
HUMAN21069	HUMAN21069_797to828	1.3198	0.780560811551	NNKPWPWMPMLAALVAVTAIVLYVPGLARASPNNKPWPWMPMLAALVAVTAIVLYVPGLARASPNNKPWPWMPMLAALVAVTAIVLYVPGLARASPNNKPWPWMPMLAALVAVTAIVLYVPGLARASPNNKPWPWMPMLAALVAVTAIVLYVPGLARASPNNKPWPWMPMLAALVAVTAIVLYVPGLARASPNNKPWPWMPMLAALVAVTAIVLYVPGLARASPNNKPWPWMPMLAALVAVTAIVLYVPGLARASP
HUMAN21251	HUMAN21251_1to30	1.56838	0.92757597716	WTNFFKLRLFCCLLAVLMVVVLVINVTQVWTNFFKLRLFCCLLAVLMVVVLVINVTQVWTNFFKLRLFCCLLAVLMVVVLVINVTQVWTNFFKLRLFCCLLAVLMVVVLVINVTQVWTNFFKLRLFCCLLAVLMVVVLVINVTQVWTNFFKLRLFCCLLAVLMVVVLVINVTQVWTNFFKLRLFCCLLAVLMVVVLVINVTQVWTNFFKLRLFCCLLAVLMVVVLVINVTQVWTNFFKLRLFCCLLAVLMVVVLVI
HUMAN22344	HUMAN22344_439to479	1.32793	0.785368408273	KATNSKGSEWKKVAKVIDRFFMWIFFIMVFVMTILIIARADKATNSKGSEWKKVAKVIDRFFMWIFFIMVFVMTILIIARADKATNSKGSEWKKVAKVIDRFFMWIFFIMVFVMTILIIARADKATNSKGSEWKKVAKVIDRFFMWIFFIMVFVMTILIIARADKATNSKGSEWKKVAKVIDRFFMWIFFIMVFVMTILIIARADKATNSKGSEWKKVAKVIDRFFMWIFFIMVFVMTILIIARADKATNSKGSEW
HUMAN23165	HUMAN23165_1to31	1.69084	1.0	WSGRSSFTSLVVGVFVVYVVHTCWVMYGIVWSGRSSFTSLVVGVFVVYVVHTCWVMYGIVWSGRSSFTSLVVGVFVVYVVHTCWVMYGIVWSGRSSFTSLVVGVFVVYVVHTCWVMYGIVWSGRSSFTSLVVGVFVVYVVHTCWVMYGIVWSGRSSFTSLVVGVFVVYVVHTCWVMYGIVWSGRSSFTSLVVGVFVVYVVHTCWVMYGIVWSGRSSFTSLVVGVFVVYVVHTCWVMYGIVWSGRSSFTSLVVGVFV
HUMAN24209	HUMAN24209_1to36	1.50285	0.888816270842	VKKLVMAQKRGETRALCLGVTMVVCAVITYYILVTVKKLVMAQKRGETRALCLGVTMVVCAVITYYILVTVKKLVMAQKRGETRALCLGVTMVVCAVITYYILVTVKKLVMAQKRGETRALCLGVTMVVCAVITYYILVTVKKLVMAQKRGETRALCLGVTMVVCAVITYYILVTVKKLVMAQKRGETRALCLGVTMVVCAVITYYILVTVKKLVMAQKRGETRALCLGVTMVVCAVITYYILVTVKKLVMAQKRG
HUMAN24848	HUMAN24848_258to306	1.21959	0.721290243617	MVSAEIASREARNFSFISLAVGIAAMVLCTILTVVIIIAAQHHENYWDPMVSAEIASREARNFSFISLAVGIAAMVLCTILTVVIIIAAQHHENYWDPMVSAEIASREARNFSFISLAVGIAAMVLCTILTVVIIIAAQHHENYWDPMVSAEIASREARNFSFISLAVGIAAMVLCTILTVVIIIAAQHHENYWDPMVSAEIASREARNFSFISLAVGIAAMVLCTILTVVIIIAAQHHENYWDPMVSAEIASREA
HUMAN26043	HUMAN26043_203to253	1.18598	0.701413415105	NNQAILTAANRTASGNILAQNLANQTVPVQIRPGVSIPLQLQTLPGTQAQVNNQAILTAANRTASGNILAQNLANQTVPVQIRPGVSIPLQLQTLPGTQAQVNNQAILTAANRTASGNILAQNLANQTVPVQIRPGVSIPLQLQTLPGTQAQVNNQAILTAANRTASGNILAQNLANQTVPVQIRPGVSIPLQLQTLPGTQAQVNNQAILTAANRTASGNILAQNLANQTVPVQIRPGVSIPLQLQTLPGTQAQVN
HUMAN26043	HUMAN26043_580to618	1.23189	0.72856431583	VAVGGIANATIGAVSPDQLTQVHLQQGQQTSDQEVQPGKVAVGGIANATIGAVSPDQLTQVHLQQGQQTSDQEVQPGKVAVGGIANATIGAVSPDQLTQVHLQQGQQTSDQEVQPGKVAVGGIANATIGAVSPDQLTQVHLQQGQQTSDQEVQPGKVAVGGIANATIGAVSPDQLTQVHLQQGQQTSDQEVQPGKVAVGGIANATIGAVSPDQLTQVHLQQGQQTSDQEVQPGKVAVGGIANATIGAVSPDQLTQV
HUMAN26071	HUMAN26071_111to140	1.2246	0.724253553455	GSAANTTNGTSGNLVPVTTNKRTNVSGSIRGSAANTTNGTSGNLVPVTTNKRTNVSGSIRGSAANTTNGTSGNLVPVTTNKRTNVSGSIRGSAANTTNGTSGNLVPVTTNKRTNVSGSIRGSAANTTNGTSGNLVPVTTNKRTNVSGSIRGSAANTTNGTSGNLVPVTTNKRTNVSGSIRGSAANTTNGTSGNLVPVTTNKRTNVSGSIRGSAANTTNGTSGNLVPVTTNKRTNVSGSIRGSAANTTNGTSGNLVP
HUMAN26923	HUMAN26923_1to41	1.38846	0.821163324192	KLLWQVTVHHHTWNAILLPFVYLTAQVWILCAAIAAAASAKLLWQVTVHHHTWNAILLPFVYLTAQVWILCAAIAAAASAKLLWQVTVHHHTWNAILLPFVYLTAQVWILCAAIAAAASAKLLWQVTVHHHTWNAILLPFVYLTAQVWILCAAIAAAASAKLLWQVTVHHHTWNAILLPFVYLTAQVWILCAAIAAAASAKLLWQVTVHHHTWNAILLPFVYLTAQVWILCAAIAAAASAKLLWQVTVHHHTWNAI
HUMAN27585	HUMAN27585_1to33	1.38995	0.822047995312	LRGISQLPAVATMSWVLLPVLWLIVQTQAIAILRGISQLPAVATMSWVLLPVLWLIVQTQAIAILRGISQLPAVATMSWVLLPVLWLIVQTQAIAILRGISQLPAVATMSWVLLPVLWLIVQTQAIAILRGISQLPAVATMSWVLLPVLWLIVQTQAIAILRGISQLPAVATMSWVLLPVLWLIVQTQAIAILRGISQLPAVATMSWVLLPVLWLIVQTQAIAILRGISQLPAVATMSWVLLPVLWLIVQTQAIAI
HUMAN27999	HUMAN27999_1to32	1.2315	0.728333207133	ILLTFSTGRRLDFVHHSGVFFLQTLLWILCAILLTFSTGRRLDFVHHSGVFFLQTLLWILCAILLTFSTGRRLDFVHHSGVFFLQTLLWILCAILLTFSTGRRLDFVHHSGVFFLQTLLWILCAILLTFSTGRRLDFVHHSGVFFLQTLLWILCAILLTFSTGRRLDFVHHSGVFFLQTLLWILCAILLTFSTGRRLDFVHHSGVFFLQTLLWILCAILLTFSTGRRLDFVHHSGVFFLQTLLWILCAILLTFSTG
HUMAN28089	HUMAN28089_400to438	1.19434	0.7063609602	NRYEGKDVSKHKRNLAIAGGVTLSVIVSPVVAAVTVGIGNRYEGKDVSKHKRNLAIAGGVTLSVIVSPVVAAVTVGIGNRYEGKDVSKHKRNLAIAGGVTLSVIVSPVVAAVTVGIGNRYEGKDVSKHKRNLAIAGGVTLSVIVSPVVAAVTVGIGNRYEGKDVSKHKRNLAIAGGVTLSVIVSPVVAAVTVGIGNRYEGKDVSKHKRNLAIAGGVTLSVIVSPVVAAVTVGIGNRYEGKDVSKHKRNLAIAGGVT
