## Supplementary File 5 for "Discovering molecular features of intrinsically disordered regions by using evolution for contrastive learning": filter_118_idr_activations.txt

HUMAN00050	HUMAN00050_1to33	1.37857	0.580323889793	AAAAAAAGAAGSAAPAAAAGAPGSGGAPSGSQAAAAAAAGAAGSAAPAAAAGAPGSGGAPSGSQAAAAAAAGAAGSAAPAAAAGAPGSGGAPSGSQAAAAAAAGAAGSAAPAAAAGAPGSGGAPSGSQAAAAAAAGAAGSAAPAAAAGAPGSGGAPSGSQAAAAAAAGAAGSAAPAAAAGAPGSGGAPSGSQAAAAAAAGAAGSAAPAAAAGAPGSGGAPSGSQAAAAAAAGAAGSAAPAAAAGAPGSGGAPSGSQ
HUMAN03514	HUMAN03514_615to661	1.54998	0.65248012874	PRPTTPTAAAATAAAAAAAGAATAAPVLVDGDLNLGSVVKESCEPSCPRPTTPTAAAATAAAAAAAGAATAAPVLVDGDLNLGSVVKESCEPSCPRPTTPTAAAATAAAAAAAGAATAAPVLVDGDLNLGSVVKESCEPSCPRPTTPTAAAATAAAAAAAGAATAAPVLVDGDLNLGSVVKESCEPSCPRPTTPTAAAATAAAAAAAGAATAAPVLVDGDLNLGSVVKESCEPSCPRPTTPTAAAATAAAAAAAGA
HUMAN08132	HUMAN08132_378to420	1.39648	0.587865162878	GIQLPSTAAAAAAAAAQAAALQLNGAVPLGALNPAALTALSPAGIQLPSTAAAAAAAAAQAAALQLNGAVPLGALNPAALTALSPAGIQLPSTAAAAAAAAAQAAALQLNGAVPLGALNPAALTALSPAGIQLPSTAAAAAAAAAQAAALQLNGAVPLGALNPAALTALSPAGIQLPSTAAAAAAAAAQAAALQLNGAVPLGALNPAALTALSPAGIQLPSTAAAAAAAAAQAAALQLNGAVPLGALNPAALTALS
HUMAN08945	HUMAN08945_1to102	1.5205	0.640070050732	PAMVEKGPEVSGKRRGRNNAAASASAAAASAAASAACASPAATAASGAAASSASAAAASAAAAPNNGQNKSLAAAAPNGNSSSNSWEEGSSGSSSDEEHGGPAMVEKGPEVSGKRRGRNNAAASASAAAASAAASAACASPAATAASGAAASSASAAAASAAAAPNNGQNKSLAAAAPNGNSSSNSWEEGSSGSSSDEEHGGPAMVEKGPEVSGKRRGRNNAAASASAAAASAAASAACASPAATAASGAAASSAS
HUMAN09259	HUMAN09259_93to136	1.90496	0.801914481822	GLKKRDKKNKTKKTKAAAAAAAAAPAAAATAPTTAATTAATAAQGLKKRDKKNKTKKTKAAAAAAAAAPAAAATAPTTAATTAATAAQGLKKRDKKNKTKKTKAAAAAAAAAPAAAATAPTTAATTAATAAQGLKKRDKKNKTKKTKAAAAAAAAAPAAAATAPTTAATTAATAAQGLKKRDKKNKTKKTKAAAAAAAAAPAAAATAPTTAATTAATAAQGLKKRDKKNKTKKTKAAAAAAAAAPAAAATAPTTAA
HUMAN10757	HUMAN10757_37to80	1.63859	0.689784432109	QRVPKPGCGQGGRANCPNSGANATANGTAAPAAAAAAATASGNGQRVPKPGCGQGGRANCPNSGANATANGTAAPAAAAAAATASGNGQRVPKPGCGQGGRANCPNSGANATANGTAAPAAAAAAATASGNGQRVPKPGCGQGGRANCPNSGANATANGTAAPAAAAAAATASGNGQRVPKPGCGQGGRANCPNSGANATANGTAAPAAAAAAATASGNGQRVPKPGCGQGGRANCPNSGANATANGTAAPAAAAA
HUMAN12852	HUMAN12852_1to40	1.35891	0.572050454272	APKKPEPKKEAAKPAPAPAPAPAPAPAPAPEAPKEPAFDAPKKPEPKKEAAKPAPAPAPAPAPAPAPAPEAPKEPAFDAPKKPEPKKEAAKPAPAPAPAPAPAPAPAPEAPKEPAFDAPKKPEPKKEAAKPAPAPAPAPAPAPAPAPEAPKEPAFDAPKKPEPKKEAAKPAPAPAPAPAPAPAPAPEAPKEPAFDAPKKPEPKKEAAKPAPAPAPAPAPAPAPAPEAPKEPAFDAPKKPEPKKEAAKPAPAPAPAP
HUMAN16546	HUMAN16546_1to58	1.82375	0.767727313603	AASAAAASAAAASAASGSPGPGEGSAGGEKRSTAPSAAASASASAAASSPAGGGAEAAASAAAASAAAASAASGSPGPGEGSAGGEKRSTAPSAAASASASAAASSPAGGGAEAAASAAAASAAAASAASGSPGPGEGSAGGEKRSTAPSAAASASASAAASSPAGGGAEAAASAAAASAAAASAASGSPGPGEGSAGGEKRSTAPSAAASASASAAASSPAGGGAEAAASAAAASAAAASAASGSPGPGEGSAGG
HUMAN17821	HUMAN17821_1to52	1.61844	0.681300832347	AEPSGSPVHVQLPQQAAPVTAAAAAAPAAATAAPAPAAPAAPAPAPAPAAQAEPSGSPVHVQLPQQAAPVTAAAAAAPAAATAAPAPAAPAAPAPAPAPAAQAEPSGSPVHVQLPQQAAPVTAAAAAAPAAATAAPAPAAPAAPAPAPAPAAQAEPSGSPVHVQLPQQAAPVTAAAAAAPAAATAAPAPAAPAAPAPAPAPAAQAEPSGSPVHVQLPQQAAPVTAAAAAAPAAATAAPAPAAPAAPAPAPAPAAQA
HUMAN18157	HUMAN18157_1to37	1.49398	0.6289065558	APKKDVKKPVAAAAAAPAPAPAPAPAPAPAKPKEEKAPKKDVKKPVAAAAAAPAPAPAPAPAPAPAKPKEEKAPKKDVKKPVAAAAAAPAPAPAPAPAPAPAKPKEEKAPKKDVKKPVAAAAAAPAPAPAPAPAPAPAKPKEEKAPKKDVKKPVAAAAAAPAPAPAPAPAPAPAKPKEEKAPKKDVKKPVAAAAAAPAPAPAPAPAPAPAKPKEEKAPKKDVKKPVAAAAAAPAPAPAPAPAPAPAKPKEEKAPKK
HUMAN18350	HUMAN18350_61to100	1.50587	0.633912358902	PGAAKPGGAAAEGAGPGAARGAQRAARAAGAAGAAAAAARPGAAKPGGAAAEGAGPGAARGAQRAARAAGAAGAAAAAARPGAAKPGGAAAEGAGPGAARGAQRAARAAGAAGAAAAAARPGAAKPGGAAAEGAGPGAARGAQRAARAAGAAGAAAAAARPGAAKPGGAAAEGAGPGAARGAQRAARAAGAAGAAAAAARPGAAKPGGAAAEGAGPGAARGAQRAARAAGAAGAAAAAARPGAAKPGGAAAEGAGP
HUMAN20776	HUMAN20776_151to185	1.46763	0.617814269811	GRRTGRLRPAAAPSAAAATAGAPTALPAYPAAEPPGRRTGRLRPAAAPSAAAATAGAPTALPAYPAAEPPGRRTGRLRPAAAPSAAAATAGAPTALPAYPAAEPPGRRTGRLRPAAAPSAAAATAGAPTALPAYPAAEPPGRRTGRLRPAAAPSAAAATAGAPTALPAYPAAEPPGRRTGRLRPAAAPSAAAATAGAPTALPAYPAAEPPGRRTGRLRPAAAPSAAAATAGAPTALPAYPAAEPPGRRTGRLRPAA
HUMAN20776	HUMAN20776_255to300	1.76961	0.744935433209	GMEQRRTTASTTAATPAAVPAGTTAAAAAAAAAAAAAAVTSGVATKGMEQRRTTASTTAATPAAVPAGTTAAAAAAAAAAAAAAVTSGVATKGMEQRRTTASTTAATPAAVPAGTTAAAAAAAAAAAAAAVTSGVATKGMEQRRTTASTTAATPAAVPAGTTAAAAAAAAAAAAAAVTSGVATKGMEQRRTTASTTAATPAAVPAGTTAAAAAAAAAAAAAAVTSGVATKGMEQRRTTASTTAATPAAVPAGTTAA
HUMAN22345	HUMAN22345_486to515	2.37552	1.0	PASAAAAAAAAAAAAAAVIPTVSTPPPFQGPASAAAAAAAAAAAAAAVIPTVSTPPPFQGPASAAAAAAAAAAAAAAVIPTVSTPPPFQGPASAAAAAAAAAAAAAAVIPTVSTPPPFQGPASAAAAAAAAAAAAAAVIPTVSTPPPFQGPASAAAAAAAAAAAAAAVIPTVSTPPPFQGPASAAAAAAAAAAAAAAVIPTVSTPPPFQGPASAAAAAAAAAAAAAAVIPTVSTPPPFQGPASAAAAAAAAAAAAA
HUMAN24554	HUMAN24554_203to236	1.89632	0.798275950667	AAAPGTAAAAAAAAAAAAAFGQYQPQQLQTDRMQAAAPGTAAAAAAAAAAAAAFGQYQPQQLQTDRMQAAAPGTAAAAAAAAAAAAAFGQYQPQQLQTDRMQAAAPGTAAAAAAAAAAAAAFGQYQPQQLQTDRMQAAAPGTAAAAAAAAAAAAAFGQYQPQQLQTDRMQAAAPGTAAAAAAAAAAAAAFGQYQPQQLQTDRMQAAAPGTAAAAAAAAAAAAAFGQYQPQQLQTDRMQAAAPGTAAAAAAAAAAAA
HUMAN26106	HUMAN26106_25to225	1.51295	0.636892696602	GLVADELNKNMEGAAAAAAAAAAAAAAGAGGGGFPHPAAAAAGGNFSVAAAAAAAAAAAANQCRNLMAHPAPLAPGAASAYSSAPGEAPPSAAAAAAAAAAAAAAAAAASSSGGPGPAGPAGAEAAKQCSPCSAAAQSSSGPAALPYGYFGSGYYPCARMGPHPNAIKSCAQPASAAAAAAFADKYMDTAGPAAEEFSSRAGLVADELNKNMEGAAAAAAAAAAAAAAGAGGGGFPHPAAAAAGGNFSVAAAAAAA
HUMAN27044	HUMAN27044_1to35	1.63585	0.688630586264	AGAAAAVAAGAAAGAAAAAVSVAAPGRASAPPPPAGAAAAVAAGAAAGAAAAAVSVAAPGRASAPPPPAGAAAAVAAGAAAGAAAAAVSVAAPGRASAPPPPAGAAAAVAAGAAAGAAAAAVSVAAPGRASAPPPPAGAAAAVAAGAAAGAAAAAVSVAAPGRASAPPPPAGAAAAVAAGAAAGAAAAAVSVAAPGRASAPPPPAGAAAAVAAGAAAGAAAAAVSVAAPGRASAPPPPAGAAAAVAAGAAAGAAAA
HUMAN29307	HUMAN29307_321to367	1.5987	0.672988605766	ARHRPPSTALQAHSPALPAPHAHAPALAAAAAAAAAAAAHHLPAMVLARHRPPSTALQAHSPALPAPHAHAPALAAAAAAAAAAAAHHLPAMVLARHRPPSTALQAHSPALPAPHAHAPALAAAAAAAAAAAAHHLPAMVLARHRPPSTALQAHSPALPAPHAHAPALAAAAAAAAAAAAHHLPAMVLARHRPPSTALQAHSPALPAPHAHAPALAAAAAAAAAAAAHHLPAMVLARHRPPSTALQAHSPALPAPH
HUMAN30365	HUMAN30365_1to31	1.34564	0.566460978703	AASAALSAAAAAAALSGLAVRLSRSAAARGAASAALSAAAAAAALSGLAVRLSRSAAARGAASAALSAAAAAAALSGLAVRLSRSAAARGAASAALSAAAAAAALSGLAVRLSRSAAARGAASAALSAAAAAAALSGLAVRLSRSAAARGAASAALSAAAAAAALSGLAVRLSRSAAARGAASAALSAAAAAAALSGLAVRLSRSAAARGAASAALSAAAAAAALSGLAVRLSRSAAARGAASAALSAAAAAAALS
HUMAN30373	HUMAN30373_1to31	1.34564	0.566460978703	AASAALSAAAAAAALSGLAVRLSRSAAARGAASAALSAAAAAAALSGLAVRLSRSAAARGAASAALSAAAAAAALSGLAVRLSRSAAARGAASAALSAAAAAAALSGLAVRLSRSAAARGAASAALSAAAAAAALSGLAVRLSRSAAARGAASAALSAAAAAAALSGLAVRLSRSAAARGAASAALSAAAAAAALSGLAVRLSRSAAARGAASAALSAAAAAAALSGLAVRLSRSAAARGAASAALSAAAAAAALS
