## Supplementary File 5 for "Discovering molecular features of intrinsically disordered regions by using evolution for contrastive learning": filter_119_idr_activations.txt

HUMAN00613	HUMAN00613_176to494	1.31154	0.6739690979	KPGSRRRRSYSRSRSHSRSRSRSRHSRKSRSRSGSSKSSHSKSRSRSRSGSRSRSKSRSRSQSRSRSKKEKSRSPSKEKSRSRSHSAGKSRSKSKDQAEEKIQNNDNVGKPKSRSPSRHKSKSKSRSRRSRSRSKSERSRKRGSKRDSKAGSSKKKKKEDTDRSQSRSPSRSVSKEREHAKSESSQREGRGESENAGTNQETRSRSRSNSKSKPNLPSESRSRSKSASKTRSRSKSRSRSASRSPSRSRSRSHSRS
HUMAN00916	HUMAN00916_116to145	1.15834	0.595244801613	PFLTWSPASFSSMPRVLSKRTYSFGAPKCSPFLTWSPASFSSMPRVLSKRTYSFGAPKCSPFLTWSPASFSSMPRVLSKRTYSFGAPKCSPFLTWSPASFSSMPRVLSKRTYSFGAPKCSPFLTWSPASFSSMPRVLSKRTYSFGAPKCSPFLTWSPASFSSMPRVLSKRTYSFGAPKCSPFLTWSPASFSSMPRVLSKRTYSFGAPKCSPFLTWSPASFSSMPRVLSKRTYSFGAPKCSPFLTWSPASFSSMPRV
HUMAN08583	HUMAN08583_180to272	1.946	1.0	SKRHSRSRSRSRSRTRSSSRSRSRSRSRSRKSYSRSRSRSRSRSRSKSRSVSRSPVPEKSQKRGSSSRSKSPASVDRQRSRSRSRSRSVDSGNSKRHSRSRSRSRSRTRSSSRSRSRSRSRSRKSYSRSRSRSRSRSRSKSRSVSRSPVPEKSQKRGSSSRSKSPASVDRQRSRSRSRSRSVDSGNSKRHSRSRSRSRSRTRSSSRSRSRSRSRSRKSYSRSRSRSRSRSRSKSRSVSRSPVPEKSQKRGSSSRSK
HUMAN10615	HUMAN10615_1to39	1.27679	0.656110701426	SCAGAAAAPRLWRLRPGARRSLSAYGRRTSVRFRSSGMSCAGAAAAPRLWRLRPGARRSLSAYGRRTSVRFRSSGMSCAGAAAAPRLWRLRPGARRSLSAYGRRTSVRFRSSGMSCAGAAAAPRLWRLRPGARRSLSAYGRRTSVRFRSSGMSCAGAAAAPRLWRLRPGARRSLSAYGRRTSVRFRSSGMSCAGAAAAPRLWRLRPGARRSLSAYGRRTSVRFRSSGMSCAGAAAAPRLWRLRPGARRSLSAYGRR
HUMAN12611	HUMAN12611_1to199	1.22253	0.628228474073	VNSCCGSVCSDQGCGLENCCRPSCCQTTCCRTTCCRPSCCVSSCCRPQCCQSVCCQPTCCRPSCCQTTCCRTTCCRPSCCVSSCCRPQCCQSVCCQPTCCRPSCCQTTCCRTTCCRPSCCVSSCCRPQCCQSVCCQPTCCRPSCCISSSCCPSCCESSCCRPCCCLRPVCGRVSCHTTCYRPTCVISTCPRPLCCASSVNSCCGSVCSDQGCGLENCCRPSCCQTTCCRTTCCRPSCCVSSCCRPQCCQSVCCQPT
HUMAN12612	HUMAN12612_1to204	1.32811	0.68248479956	VSSCCGSVCSDQGCGLETCCRPSCCQTTCCRTTCCRPSCCVSSCCRPQCCQSVCCQPTCCRPSCCPSCCQTTCCRTTCCRPSCCVSSCCRPQCCQSVCCQPTCCRPSCSISSCCRPSCCVSRCCRSQCCQSVCCQPTCCRPSCCISSCCRPSCCESSCCRPCCCRPCCCLRPVCGRVSCHTTCYRPTCVISTCPRPLCCASSCVSSCCGSVCSDQGCGLETCCRPSCCQTTCCRTTCCRPSCCVSSCCRPQCCQSV
HUMAN12616	HUMAN12616_1to136	1.17656	0.604605874053	VNSCCGSVCSDQGCGLENCCRPSCCQTTCCRTTCCRPSCCVSSCCRPQCCQSVCCQPTCCSPSCCQTTCCRTTCCRPSCCVSSCFRPQCCQSVYCQPTCCRPSCGQTTCCRTTCYRPSCCVSTCCRPTCSSGSCCVNSCCGSVCSDQGCGLENCCRPSCCQTTCCRTTCCRPSCCVSSCCRPQCCQSVCCQPTCCSPSCCQTTCCRTTCCRPSCCVSSCFRPQCCQSVYCQPTCCRPSCGQTTCCRTTCYRPSCCV
HUMAN12618	HUMAN12618_1to250	1.1454	0.58859185609	THCCSPCCQPTCCRTTCCRTTCWKPTTVTTCSSTPCCQPSCCVPSCCQPCCHPTCCQNTCCRTTCCQPTCVASCCQPSCCSTPCCQPTCCGSSCCGQTSCGSSCCQPICGSSCCQPCCHPTCYQTICFRTTCCQPTCCQPTCCRNTSCQPTCCGSSCCQPCCHPTCCQTICRSTCCQPSCVTRCCSTPCCQPTCGGSSCCSQTCNESSYCLPCCRPTCCQTTCYRTTCCRPSCCCSPCCVSSCCQPSCCTHCCSPC
HUMAN13425	HUMAN13425_93to221	1.49281	0.767120075363	GRPPDSHHSRRGPPPRRYGGGGYGRRSRSPRRRRRSRSRSRSRSRSRSRSRYSRSKSRSRTRSRSRSTSKSRSARRSKSKSSSVSRSRSRSRSRSRSRSPPPVSKRESKSRSRSKSPPKSPEEEGAVSSGRPPDSHHSRRGPPPRRYGGGGYGRRSRSPRRRRRSRSRSRSRSRSRSRSRYSRSKSRSRTRSRSRSTSKSRSARRSKSKSSSVSRSRSRSRSRSRSRSPPPVSKRESKSRSRSKSPPKSPEEEGAV
HUMAN19392	HUMAN19392_191to225	1.17119	0.6018474537	KSSSYRYSIPSHRTTQKSYHTGKKSPSVYSRSQYVKSSSYRYSIPSHRTTQKSYHTGKKSPSVYSRSQYVKSSSYRYSIPSHRTTQKSYHTGKKSPSVYSRSQYVKSSSYRYSIPSHRTTQKSYHTGKKSPSVYSRSQYVKSSSYRYSIPSHRTTQKSYHTGKKSPSVYSRSQYVKSSSYRYSIPSHRTTQKSYHTGKKSPSVYSRSQYVKSSSYRYSIPSHRTTQKSYHTGKKSPSVYSRSQYVKSSSYRYSIPS
HUMAN22402	HUMAN22402_493to538	1.46776	0.754245690967	FWNSVRSVSRCRSRSLSPICPRSQIGLNTMSRSRSPSPIRCGLPRFFWNSVRSVSRCRSRSLSPICPRSQIGLNTMSRSRSPSPIRCGLPRFFWNSVRSVSRCRSRSLSPICPRSQIGLNTMSRSRSPSPIRCGLPRFFWNSVRSVSRCRSRSLSPICPRSQIGLNTMSRSRSPSPIRCGLPRFFWNSVRSVSRCRSRSLSPICPRSQIGLNTMSRSRSPSPIRCGLPRFFWNSVRSVSRCRSRSLSPICPRSQIG
HUMAN22687	HUMAN22687_1to31	1.2004	0.616856399316	LAAFISRVLRRVAQKSARRVLVASRNSSNDLAAFISRVLRRVAQKSARRVLVASRNSSNDLAAFISRVLRRVAQKSARRVLVASRNSSNDLAAFISRVLRRVAQKSARRVLVASRNSSNDLAAFISRVLRRVAQKSARRVLVASRNSSNDLAAFISRVLRRVAQKSARRVLVASRNSSNDLAAFISRVLRRVAQKSARRVLVASRNSSNDLAAFISRVLRRVAQKSARRVLVASRNSSNDLAAFISRVLRRVAQKS
HUMAN23300	HUMAN23300_211to241	1.25538	0.645111018624	TSTEHTSSSRKRSFFRSSSSSSRSYTSHTNETSTEHTSSSRKRSFFRSSSSSSRSYTSHTNETSTEHTSSSRKRSFFRSSSSSSRSYTSHTNETSTEHTSSSRKRSFFRSSSSSSRSYTSHTNETSTEHTSSSRKRSFFRSSSSSSRSYTSHTNETSTEHTSSSRKRSFFRSSSSSSRSYTSHTNETSTEHTSSSRKRSFFRSSSSSSRSYTSHTNETSTEHTSSSRKRSFFRSSSSSSRSYTSHTNETSTEHTSS
HUMAN25362	HUMAN25362_90to261	1.14425	0.588001321719	RKTPGQMKSKERHPCSPSDHRRSRSPSQRRTRSRSSSWGRNRRRSDSLKESRHRRFSYSQSKSRSKSLPRRSTSARQSRTPRRNFGSRGRSRSKSLQKRSKSIGKSQSSSPQKQTSSGTKSRSHGRHSDSIARSPCKSPKGYTNSETKVQTAKHSHFRSHSRSRSYRHKNSWRKTPGQMKSKERHPCSPSDHRRSRSPSQRRTRSRSSSWGRNRRRSDSLKESRHRRFSYSQSKSRSKSLPRRSTSARQSRTPRRN
HUMAN25754	HUMAN25754_97to138	1.17882	0.605764889644	RRASAPISQWSSSRRSRSSYTHGLNRTGFYRHSGCERRSNLSRRASAPISQWSSSRRSRSSYTHGLNRTGFYRHSGCERRSNLSRRASAPISQWSSSRRSRSSYTHGLNRTGFYRHSGCERRSNLSRRASAPISQWSSSRRSRSSYTHGLNRTGFYRHSGCERRSNLSRRASAPISQWSSSRRSRSSYTHGLNRTGFYRHSGCERRSNLSRRASAPISQWSSSRRSRSSYTHGLNRTGFYRHSGCERRSNLSRRAS
HUMAN26749	HUMAN26749_316to351	1.22409	0.629028452118	LYRSTNPRARKNRSRIPLLRKHRFQLYRSMNSRARKLYRSTNPRARKNRSRIPLLRKHRFQLYRSMNSRARKLYRSTNPRARKNRSRIPLLRKHRFQLYRSMNSRARKLYRSTNPRARKNRSRIPLLRKHRFQLYRSMNSRARKLYRSTNPRARKNRSRIPLLRKHRFQLYRSMNSRARKLYRSTNPRARKNRSRIPLLRKHRFQLYRSMNSRARKLYRSTNPRARKNRSRIPLLRKHRFQLYRSMNSRARKLYRS
HUMAN27006	HUMAN27006_1921to1950	1.38265	0.710510739946	QDSLFASRTLFKSRRLQDSFASETNLDFRSQDSLFASRTLFKSRRLQDSFASETNLDFRSQDSLFASRTLFKSRRLQDSFASETNLDFRSQDSLFASRTLFKSRRLQDSFASETNLDFRSQDSLFASRTLFKSRRLQDSFASETNLDFRSQDSLFASRTLFKSRRLQDSFASETNLDFRSQDSLFASRTLFKSRRLQDSFASETNLDFRSQDSLFASRTLFKSRRLQDSFASETNLDFRSQDSLFASRTLFKSRRL
HUMAN27063	HUMAN27063_262to292	1.23639	0.635352376882	PNEPEETPVQRPSLYRRILRRLASYWAQPQDPNEPEETPVQRPSLYRRILRRLASYWAQPQDPNEPEETPVQRPSLYRRILRRLASYWAQPQDPNEPEETPVQRPSLYRRILRRLASYWAQPQDPNEPEETPVQRPSLYRRILRRLASYWAQPQDPNEPEETPVQRPSLYRRILRRLASYWAQPQDPNEPEETPVQRPSLYRRILRRLASYWAQPQDPNEPEETPVQRPSLYRRILRRLASYWAQPQDPNEPEETP
HUMAN28460	HUMAN28460_1to40	1.21503	0.624374685972	LKQSERRRSWSYRPWNTTENEGSQHRRSICSLGARSGSQLKQSERRRSWSYRPWNTTENEGSQHRRSICSLGARSGSQLKQSERRRSWSYRPWNTTENEGSQHRRSICSLGARSGSQLKQSERRRSWSYRPWNTTENEGSQHRRSICSLGARSGSQLKQSERRRSWSYRPWNTTENEGSQHRRSICSLGARSGSQLKQSERRRSWSYRPWNTTENEGSQHRRSICSLGARSGSQLKQSERRRSWSYRPWNTTENEG
HUMAN28987	HUMAN28987_1to31	1.28279	0.659194712046	LVLRSALTRALASRTLAPQMCSSFATGPRQLVLRSALTRALASRTLAPQMCSSFATGPRQLVLRSALTRALASRTLAPQMCSSFATGPRQLVLRSALTRALASRTLAPQMCSSFATGPRQLVLRSALTRALASRTLAPQMCSSFATGPRQLVLRSALTRALASRTLAPQMCSSFATGPRQLVLRSALTRALASRTLAPQMCSSFATGPRQLVLRSALTRALASRTLAPQMCSSFATGPRQLVLRSALTRALASRTL
