## Supplementary File 5 for "Discovering molecular features of intrinsically disordered regions by using evolution for contrastive learning": filter_120_idr_activations.txt

HUMAN01054	HUMAN01054_1to36	1.48209	0.845575685046	VCREQLSKNQVKWVFAGITCVSVVVIAAIVLAITLVCREQLSKNQVKWVFAGITCVSVVVIAAIVLAITLVCREQLSKNQVKWVFAGITCVSVVVIAAIVLAITLVCREQLSKNQVKWVFAGITCVSVVVIAAIVLAITLVCREQLSKNQVKWVFAGITCVSVVVIAAIVLAITLVCREQLSKNQVKWVFAGITCVSVVVIAAIVLAITLVCREQLSKNQVKWVFAGITCVSVVVIAAIVLAITLVCREQLSKNQV
HUMAN01288	HUMAN01288_1to32	1.30014	0.741767737305	VCVLVLAAAAGAVAVFLILRIWVVLRSMDVTVCVLVLAAAAGAVAVFLILRIWVVLRSMDVTVCVLVLAAAAGAVAVFLILRIWVVLRSMDVTVCVLVLAAAAGAVAVFLILRIWVVLRSMDVTVCVLVLAAAAGAVAVFLILRIWVVLRSMDVTVCVLVLAAAAGAVAVFLILRIWVVLRSMDVTVCVLVLAAAAGAVAVFLILRIWVVLRSMDVTVCVLVLAAAAGAVAVFLILRIWVVLRSMDVTVCVLVLAA
HUMAN02352	HUMAN02352_1to31	1.24276	0.709026876239	GIQTSPVLLASLGVGLVTLLGLAVGSYLVRGIQTSPVLLASLGVGLVTLLGLAVGSYLVRGIQTSPVLLASLGVGLVTLLGLAVGSYLVRGIQTSPVLLASLGVGLVTLLGLAVGSYLVRGIQTSPVLLASLGVGLVTLLGLAVGSYLVRGIQTSPVLLASLGVGLVTLLGLAVGSYLVRGIQTSPVLLASLGVGLVTLLGLAVGSYLVRGIQTSPVLLASLGVGLVTLLGLAVGSYLVRGIQTSPVLLASLGVGL
HUMAN02477	HUMAN02477_1to36	1.24203	0.708612818066	AITLEEAPWLGWLLVKALMRFAFMVVNNLVAIPSYAITLEEAPWLGWLLVKALMRFAFMVVNNLVAIPSYAITLEEAPWLGWLLVKALMRFAFMVVNNLVAIPSYAITLEEAPWLGWLLVKALMRFAFMVVNNLVAIPSYAITLEEAPWLGWLLVKALMRFAFMVVNNLVAIPSYAITLEEAPWLGWLLVKALMRFAFMVVNNLVAIPSYAITLEEAPWLGWLLVKALMRFAFMVVNNLVAIPSYAITLEEAPWLG
HUMAN03352	HUMAN03352_2to34	1.32186	0.754156496578	RPLLCALTGLALLRAAGSLAAAEPFSPPRGDSARPLLCALTGLALLRAAGSLAAAEPFSPPRGDSARPLLCALTGLALLRAAGSLAAAEPFSPPRGDSARPLLCALTGLALLRAAGSLAAAEPFSPPRGDSARPLLCALTGLALLRAAGSLAAAEPFSPPRGDSARPLLCALTGLALLRAAGSLAAAEPFSPPRGDSARPLLCALTGLALLRAAGSLAAAEPFSPPRGDSARPLLCALTGLALLRAAGSLAAAEPF
HUMAN03358	HUMAN03358_1to32	1.4628	0.834567028999	SFLQDPSFFTMGMWSIGAGALGAAALALLLASFLQDPSFFTMGMWSIGAGALGAAALALLLASFLQDPSFFTMGMWSIGAGALGAAALALLLASFLQDPSFFTMGMWSIGAGALGAAALALLLASFLQDPSFFTMGMWSIGAGALGAAALALLLASFLQDPSFFTMGMWSIGAGALGAAALALLLASFLQDPSFFTMGMWSIGAGALGAAALALLLASFLQDPSFFTMGMWSIGAGALGAAALALLLASFLQDPSF
HUMAN03436	HUMAN03436_1to43	1.37359	0.783673036053	FPWGLSCLSVLGAAGTALLCAGLLLSLAQHLWTLRWMLSRDRFPWGLSCLSVLGAAGTALLCAGLLLSLAQHLWTLRWMLSRDRFPWGLSCLSVLGAAGTALLCAGLLLSLAQHLWTLRWMLSRDRFPWGLSCLSVLGAAGTALLCAGLLLSLAQHLWTLRWMLSRDRFPWGLSCLSVLGAAGTALLCAGLLLSLAQHLWTLRWMLSRDRFPWGLSCLSVLGAAGTALLCAGLLLSLAQHLWTLRWMLSRDRFPWG
HUMAN03437	HUMAN03437_1to38	1.29416	0.738352641539	GLPALLASALCTFVLPLLLFLAAIKLWDLYCVSGRDRGLPALLASALCTFVLPLLLFLAAIKLWDLYCVSGRDRGLPALLASALCTFVLPLLLFLAAIKLWDLYCVSGRDRGLPALLASALCTFVLPLLLFLAAIKLWDLYCVSGRDRGLPALLASALCTFVLPLLLFLAAIKLWDLYCVSGRDRGLPALLASALCTFVLPLLLFLAAIKLWDLYCVSGRDRGLPALLASALCTFVLPLLLFLAAIKLWDLYCVSG
HUMAN03913	HUMAN03913_193to225	1.23615	0.705258457179	YQQGVGYVPITGMPAVCSPGMVPVALPPAAVNAYQQGVGYVPITGMPAVCSPGMVPVALPPAAVNAYQQGVGYVPITGMPAVCSPGMVPVALPPAAVNAYQQGVGYVPITGMPAVCSPGMVPVALPPAAVNAYQQGVGYVPITGMPAVCSPGMVPVALPPAAVNAYQQGVGYVPITGMPAVCSPGMVPVALPPAAVNAYQQGVGYVPITGMPAVCSPGMVPVALPPAAVNAYQQGVGYVPITGMPAVCSPGMVPVA
HUMAN04148	HUMAN04148_1to36	1.25744	0.717403392774	ATLWGGLLRLGSLLSLSCLALSVLLLAQLSDAAKNATLWGGLLRLGSLLSLSCLALSVLLLAQLSDAAKNATLWGGLLRLGSLLSLSCLALSVLLLAQLSDAAKNATLWGGLLRLGSLLSLSCLALSVLLLAQLSDAAKNATLWGGLLRLGSLLSLSCLALSVLLLAQLSDAAKNATLWGGLLRLGSLLSLSCLALSVLLLAQLSDAAKNATLWGGLLRLGSLLSLSCLALSVLLLAQLSDAAKNATLWGGLLRLG
HUMAN05462	HUMAN05462_1to33	1.41726	0.808587327099	RPGTALQAVLLAVLLVGLRAATGRLLSASDLDRPGTALQAVLLAVLLVGLRAATGRLLSASDLDRPGTALQAVLLAVLLVGLRAATGRLLSASDLDRPGTALQAVLLAVLLVGLRAATGRLLSASDLDRPGTALQAVLLAVLLVGLRAATGRLLSASDLDRPGTALQAVLLAVLLVGLRAATGRLLSASDLDRPGTALQAVLLAVLLVGLRAATGRLLSASDLDRPGTALQAVLLAVLLVGLRAATGRLLSASDLD
HUMAN05485	HUMAN05485_1to36	1.56133	0.890782091141	AVLWRLSAVCGALGGRALLLRTPVVRPAHISAFLQAVLWRLSAVCGALGGRALLLRTPVVRPAHISAFLQAVLWRLSAVCGALGGRALLLRTPVVRPAHISAFLQAVLWRLSAVCGALGGRALLLRTPVVRPAHISAFLQAVLWRLSAVCGALGGRALLLRTPVVRPAHISAFLQAVLWRLSAVCGALGGRALLLRTPVVRPAHISAFLQAVLWRLSAVCGALGGRALLLRTPVVRPAHISAFLQAVLWRLSAVCG
HUMAN06743	HUMAN06743_1to32	1.28561	0.733478616425	ARRSAFPAAALWLWSILLCLLALRAEAGPPQARRSAFPAAALWLWSILLCLLALRAEAGPPQARRSAFPAAALWLWSILLCLLALRAEAGPPQARRSAFPAAALWLWSILLCLLALRAEAGPPQARRSAFPAAALWLWSILLCLLALRAEAGPPQARRSAFPAAALWLWSILLCLLALRAEAGPPQARRSAFPAAALWLWSILLCLLALRAEAGPPQARRSAFPAAALWLWSILLCLLALRAEAGPPQARRSAFPA
HUMAN07208	HUMAN07208_1to39	1.61164	0.919484660804	VGQMYCYPGSHLARALTRALALALVLALLVGPFLSGLAVGQMYCYPGSHLARALTRALALALVLALLVGPFLSGLAVGQMYCYPGSHLARALTRALALALVLALLVGPFLSGLAVGQMYCYPGSHLARALTRALALALVLALLVGPFLSGLAVGQMYCYPGSHLARALTRALALALVLALLVGPFLSGLAVGQMYCYPGSHLARALTRALALALVLALLVGPFLSGLAVGQMYCYPGSHLARALTRALALALVLAL
HUMAN07570	HUMAN07570_1to39	1.75276	1.0	APLLLQLAVLGAALAAAALVLISIVAFTTATKMPALHRAPLLLQLAVLGAALAAAALVLISIVAFTTATKMPALHRAPLLLQLAVLGAALAAAALVLISIVAFTTATKMPALHRAPLLLQLAVLGAALAAAALVLISIVAFTTATKMPALHRAPLLLQLAVLGAALAAAALVLISIVAFTTATKMPALHRAPLLLQLAVLGAALAAAALVLISIVAFTTATKMPALHRAPLLLQLAVLGAALAAAALVLISIVAFT
HUMAN08593	HUMAN08593_1to30	1.45783	0.831730240828	AVDGTLVYIRVTLLLLWLGVFLSISGYCQAVDGTLVYIRVTLLLLWLGVFLSISGYCQAVDGTLVYIRVTLLLLWLGVFLSISGYCQAVDGTLVYIRVTLLLLWLGVFLSISGYCQAVDGTLVYIRVTLLLLWLGVFLSISGYCQAVDGTLVYIRVTLLLLWLGVFLSISGYCQAVDGTLVYIRVTLLLLWLGVFLSISGYCQAVDGTLVYIRVTLLLLWLGVFLSISGYCQAVDGTLVYIRVTLLLLWLGVFLSI
HUMAN08646	HUMAN08646_190to221	1.30888	0.746750309864	AISKGDFRLASTTSRRALFLATLAIAVGAGLYAISKGDFRLASTTSRRALFLATLAIAVGAGLYAISKGDFRLASTTSRRALFLATLAIAVGAGLYAISKGDFRLASTTSRRALFLATLAIAVGAGLYAISKGDFRLASTTSRRALFLATLAIAVGAGLYAISKGDFRLASTTSRRALFLATLAIAVGAGLYAISKGDFRLASTTSRRALFLATLAIAVGAGLYAISKGDFRLASTTSRRALFLATLAIAVGAGLY
HUMAN09909	HUMAN09909_881to916	1.25194	0.714268847264	EAEFRRAKVCKIAALIAAAACTVILVIVVPICTMKSEAEFRRAKVCKIAALIAAAACTVILVIVVPICTMKSEAEFRRAKVCKIAALIAAAACTVILVIVVPICTMKSEAEFRRAKVCKIAALIAAAACTVILVIVVPICTMKSEAEFRRAKVCKIAALIAAAACTVILVIVVPICTMKSEAEFRRAKVCKIAALIAAAACTVILVIVVPICTMKSEAEFRRAKVCKIAALIAAAACTVILVIVVPICTMKSEAEF
HUMAN11103	HUMAN11103_1to30	1.4407	0.82196001863	DRLQTALLVVLVLLAVALQATEAGPYGANDRLQTALLVVLVLLAVALQATEAGPYGANDRLQTALLVVLVLLAVALQATEAGPYGANDRLQTALLVVLVLLAVALQATEAGPYGANDRLQTALLVVLVLLAVALQATEAGPYGANDRLQTALLVVLVLLAVALQATEAGPYGANDRLQTALLVVLVLLAVALQATEAGPYGANDRLQTALLVVLVLLAVALQATEAGPYGANDRLQTALLVVLVLLAVALQATEAG
HUMAN11584	HUMAN11584_1to40	1.29545	0.739089893607	EPHVLGAVLYWLLLPCALLAACLLRFSGLSLVYLLFLLLEPHVLGAVLYWLLLPCALLAACLLRFSGLSLVYLLFLLLEPHVLGAVLYWLLLPCALLAACLLRFSGLSLVYLLFLLLEPHVLGAVLYWLLLPCALLAACLLRFSGLSLVYLLFLLLEPHVLGAVLYWLLLPCALLAACLLRFSGLSLVYLLFLLLEPHVLGAVLYWLLLPCALLAACLLRFSGLSLVYLLFLLLEPHVLGAVLYWLLLPCALLAAC
HUMAN12019	HUMAN12019_1to33	1.26098	0.719423150586	MRAVWEALAALAAVACLVGAVRGGPGLSMFAGMRAVWEALAALAAVACLVGAVRGGPGLSMFAGMRAVWEALAALAAVACLVGAVRGGPGLSMFAGMRAVWEALAALAAVACLVGAVRGGPGLSMFAGMRAVWEALAALAAVACLVGAVRGGPGLSMFAGMRAVWEALAALAAVACLVGAVRGGPGLSMFAGMRAVWEALAALAAVACLVGAVRGGPGLSMFAGMRAVWEALAALAAVACLVGAVRGGPGLSMFAG
HUMAN12546	HUMAN12546_1to36	1.28036	0.730478735039	RMTSSSFVSYCTPGLCQFMAMLPTAGHLLPLLLVIRMTSSSFVSYCTPGLCQFMAMLPTAGHLLPLLLVIRMTSSSFVSYCTPGLCQFMAMLPTAGHLLPLLLVIRMTSSSFVSYCTPGLCQFMAMLPTAGHLLPLLLVIRMTSSSFVSYCTPGLCQFMAMLPTAGHLLPLLLVIRMTSSSFVSYCTPGLCQFMAMLPTAGHLLPLLLVIRMTSSSFVSYCTPGLCQFMAMLPTAGHLLPLLLVIRMTSSSFVSYC
HUMAN17130	HUMAN17130_1to42	1.23505	0.704629004421	LFEGLDLVSALATLAACLVSVTLLLAVSQQLWQLRWAATRDLFEGLDLVSALATLAACLVSVTLLLAVSQQLWQLRWAATRDLFEGLDLVSALATLAACLVSVTLLLAVSQQLWQLRWAATRDLFEGLDLVSALATLAACLVSVTLLLAVSQQLWQLRWAATRDLFEGLDLVSALATLAACLVSVTLLLAVSQQLWQLRWAATRDLFEGLDLVSALATLAACLVSVTLLLAVSQQLWQLRWAATRDLFEGLDLVSA
HUMAN17343	HUMAN17343_1to33	1.23208	0.702933528701	KHTLALLAPLLGLGLGLALSQLAAGATDCKFLKHTLALLAPLLGLGLGLALSQLAAGATDCKFLKHTLALLAPLLGLGLGLALSQLAAGATDCKFLKHTLALLAPLLGLGLGLALSQLAAGATDCKFLKHTLALLAPLLGLGLGLALSQLAAGATDCKFLKHTLALLAPLLGLGLGLALSQLAAGATDCKFLKHTLALLAPLLGLGLGLALSQLAAGATDCKFLKHTLALLAPLLGLGLGLALSQLAAGATDCKFL
HUMAN18279	HUMAN18279_21to125	1.3986	0.797939067613	FWGAPCEQPLERRYQALPALVCIMCCLFGVVYCFFGYRCFKAVLFLTGLLFGSVVIFLLCYRERVLETQLSAGASAGIALGIGLLCGLVAMLVRSVGLFLVGLLLFWGAPCEQPLERRYQALPALVCIMCCLFGVVYCFFGYRCFKAVLFLTGLLFGSVVIFLLCYRERVLETQLSAGASAGIALGIGLLCGLVAMLVRSVGLFLVGLLLFWGAPCEQPLERRYQALPALVCIMCCLFGVVYCFFGYRCFKAVLFL
HUMAN19299	HUMAN19299_1to31	1.41778	0.808881547805	RALEGPGLSLLCLVLALPALLPVPAVRGVARALEGPGLSLLCLVLALPALLPVPAVRGVARALEGPGLSLLCLVLALPALLPVPAVRGVARALEGPGLSLLCLVLALPALLPVPAVRGVARALEGPGLSLLCLVLALPALLPVPAVRGVARALEGPGLSLLCLVLALPALLPVPAVRGVARALEGPGLSLLCLVLALPALLPVPAVRGVARALEGPGLSLLCLVLALPALLPVPAVRGVARALEGPGLSLLCLVLA
HUMAN19559	HUMAN19559_1to40	1.26164	0.719798781875	KRVLSCVPEPTVVMAARALCMLGLVLALLSSSSAEEYVGKRVLSCVPEPTVVMAARALCMLGLVLALLSSSSAEEYVGKRVLSCVPEPTVVMAARALCMLGLVLALLSSSSAEEYVGKRVLSCVPEPTVVMAARALCMLGLVLALLSSSSAEEYVGKRVLSCVPEPTVVMAARALCMLGLVLALLSSSSAEEYVGKRVLSCVPEPTVVMAARALCMLGLVLALLSSSSAEEYVGKRVLSCVPEPTVVMAARALCML
HUMAN19781	HUMAN19781_1to34	1.33078	0.759246800435	KKKLVVLGLLAVVLVLVIVGLCLWLPSASKEPDKKKLVVLGLLAVVLVLVIVGLCLWLPSASKEPDKKKLVVLGLLAVVLVLVIVGLCLWLPSASKEPDKKKLVVLGLLAVVLVLVIVGLCLWLPSASKEPDKKKLVVLGLLAVVLVLVIVGLCLWLPSASKEPDKKKLVVLGLLAVVLVLVIVGLCLWLPSASKEPDKKKLVVLGLLAVVLVLVIVGLCLWLPSASKEPDKKKLVVLGLLAVVLVLVIVGLCLWL
HUMAN19901	HUMAN19901_1to34	1.56993	0.895688422041	ARGYGATVSLVLLGLGLALAVIVLAVVLSRHQAARGYGATVSLVLLGLGLALAVIVLAVVLSRHQAARGYGATVSLVLLGLGLALAVIVLAVVLSRHQAARGYGATVSLVLLGLGLALAVIVLAVVLSRHQAARGYGATVSLVLLGLGLALAVIVLAVVLSRHQAARGYGATVSLVLLGLGLALAVIVLAVVLSRHQAARGYGATVSLVLLGLGLALAVIVLAVVLSRHQAARGYGATVSLVLLGLGLALAVIVLA
HUMAN19910	HUMAN19910_1to33	1.35756	0.774524037138	KKKLVVLGLLAVVLVLVIVGLCLWLPSASKEPKKKLVVLGLLAVVLVLVIVGLCLWLPSASKEPKKKLVVLGLLAVVLVLVIVGLCLWLPSASKEPKKKLVVLGLLAVVLVLVIVGLCLWLPSASKEPKKKLVVLGLLAVVLVLVIVGLCLWLPSASKEPKKKLVVLGLLAVVLVLVIVGLCLWLPSASKEPKKKLVVLGLLAVVLVLVIVGLCLWLPSASKEPKKKLVVLGLLAVVLVLVIVGLCLWLPSASKEP
HUMAN21069	HUMAN21069_797to828	1.22779	0.700490122999	NNKPWPWMPMLAALVAVTAIVLYVPGLARASPNNKPWPWMPMLAALVAVTAIVLYVPGLARASPNNKPWPWMPMLAALVAVTAIVLYVPGLARASPNNKPWPWMPMLAALVAVTAIVLYVPGLARASPNNKPWPWMPMLAALVAVTAIVLYVPGLARASPNNKPWPWMPMLAALVAVTAIVLYVPGLARASPNNKPWPWMPMLAALVAVTAIVLYVPGLARASPNNKPWPWMPMLAALVAVTAIVLYVPGLARASP
HUMAN21251	HUMAN21251_1to30	1.24714	0.71152666404	WTNFFKLRLFCCLLAVLMVVVLVINVTQVWTNFFKLRLFCCLLAVLMVVVLVINVTQVWTNFFKLRLFCCLLAVLMVVVLVINVTQVWTNFFKLRLFCCLLAVLMVVVLVINVTQVWTNFFKLRLFCCLLAVLMVVVLVINVTQVWTNFFKLRLFCCLLAVLMVVVLVINVTQVWTNFFKLRLFCCLLAVLMVVVLVINVTQVWTNFFKLRLFCCLLAVLMVVVLVINVTQVWTNFFKLRLFCCLLAVLMVVVLVI
HUMAN21807	HUMAN21807_1to37	1.28355	0.732302821798	AMMEVQGGPSLGQTCVLIVIFTVLLQSLCVAVTYVYAMMEVQGGPSLGQTCVLIVIFTVLLQSLCVAVTYVYAMMEVQGGPSLGQTCVLIVIFTVLLQSLCVAVTYVYAMMEVQGGPSLGQTCVLIVIFTVLLQSLCVAVTYVYAMMEVQGGPSLGQTCVLIVIFTVLLQSLCVAVTYVYAMMEVQGGPSLGQTCVLIVIFTVLLQSLCVAVTYVYAMMEVQGGPSLGQTCVLIVIFTVLLQSLCVAVTYVYAMME
HUMAN21879	HUMAN21879_98to135	1.37941	0.786993934946	LLGSRTQLELVLAGASLLLAALLLGCLVALGVQYHRDPLLGSRTQLELVLAGASLLLAALLLGCLVALGVQYHRDPLLGSRTQLELVLAGASLLLAALLLGCLVALGVQYHRDPLLGSRTQLELVLAGASLLLAALLLGCLVALGVQYHRDPLLGSRTQLELVLAGASLLLAALLLGCLVALGVQYHRDPLLGSRTQLELVLAGASLLLAALLLGCLVALGVQYHRDPLLGSRTQLELVLAGASLLLAALLLGCLV
HUMAN21922	HUMAN21922_1to32	1.33456	0.761405779186	GLLLPLALCILVLCCGAMSPPQLALNPSALLGLLLPLALCILVLCCGAMSPPQLALNPSALLGLLLPLALCILVLCCGAMSPPQLALNPSALLGLLLPLALCILVLCCGAMSPPQLALNPSALLGLLLPLALCILVLCCGAMSPPQLALNPSALLGLLLPLALCILVLCCGAMSPPQLALNPSALLGLLLPLALCILVLCCGAMSPPQLALNPSALLGLLLPLALCILVLCCGAMSPPQLALNPSALLGLLLPLAL
HUMAN23165	HUMAN23165_1to31	1.25992	0.718817502092	WSGRSSFTSLVVGVFVVYVVHTCWVMYGIVWSGRSSFTSLVVGVFVVYVVHTCWVMYGIVWSGRSSFTSLVVGVFVVYVVHTCWVMYGIVWSGRSSFTSLVVGVFVVYVVHTCWVMYGIVWSGRSSFTSLVVGVFVVYVVHTCWVMYGIVWSGRSSFTSLVVGVFVVYVVHTCWVMYGIVWSGRSSFTSLVVGVFVVYVVHTCWVMYGIVWSGRSSFTSLVVGVFVVYVVHTCWVMYGIVWSGRSSFTSLVVGVFV
HUMAN23351	HUMAN23351_1to34	1.33667	0.762608166577	EPLAAYPLKCSGPRAKVFAVLLSIVLCTVTLFLEPLAAYPLKCSGPRAKVFAVLLSIVLCTVTLFLEPLAAYPLKCSGPRAKVFAVLLSIVLCTVTLFLEPLAAYPLKCSGPRAKVFAVLLSIVLCTVTLFLEPLAAYPLKCSGPRAKVFAVLLSIVLCTVTLFLEPLAAYPLKCSGPRAKVFAVLLSIVLCTVTLFLEPLAAYPLKCSGPRAKVFAVLLSIVLCTVTLFLEPLAAYPLKCSGPRAKVFAVLLSIV
HUMAN24209	HUMAN24209_1to36	1.26542	0.721958372735	VKKLVMAQKRGETRALCLGVTMVVCAVITYYILVTVKKLVMAQKRGETRALCLGVTMVVCAVITYYILVTVKKLVMAQKRGETRALCLGVTMVVCAVITYYILVTVKKLVMAQKRGETRALCLGVTMVVCAVITYYILVTVKKLVMAQKRGETRALCLGVTMVVCAVITYYILVTVKKLVMAQKRGETRALCLGVTMVVCAVITYYILVTVKKLVMAQKRGETRALCLGVTMVVCAVITYYILVTVKKLVMAQKRG
HUMAN25084	HUMAN25084_1to34	1.23867	0.706692834128	ALCALTRALRSLNLAPPTVAAPAPSLFPAAQMMALCALTRALRSLNLAPPTVAAPAPSLFPAAQMMALCALTRALRSLNLAPPTVAAPAPSLFPAAQMMALCALTRALRSLNLAPPTVAAPAPSLFPAAQMMALCALTRALRSLNLAPPTVAAPAPSLFPAAQMMALCALTRALRSLNLAPPTVAAPAPSLFPAAQMMALCALTRALRSLNLAPPTVAAPAPSLFPAAQMMALCALTRALRSLNLAPPTVAAPAPS
HUMAN26023	HUMAN26023_39to94	1.45395	0.829520388964	LISSLRVVGVVIAVGIFLFLIALVGLIGAVKHHQVLLFFYMIILLLVFIVQFSVSCLISSLRVVGVVIAVGIFLFLIALVGLIGAVKHHQVLLFFYMIILLLVFIVQFSVSCLISSLRVVGVVIAVGIFLFLIALVGLIGAVKHHQVLLFFYMIILLLVFIVQFSVSCLISSLRVVGVVIAVGIFLFLIALVGLIGAVKHHQVLLFFYMIILLLVFIVQFSVSCLISSLRVVGVVIAVGIFLFLIALVGLIGAVKH
HUMAN27585	HUMAN27585_1to33	1.37076	0.782057406636	LRGISQLPAVATMSWVLLPVLWLIVQTQAIAILRGISQLPAVATMSWVLLPVLWLIVQTQAIAILRGISQLPAVATMSWVLLPVLWLIVQTQAIAILRGISQLPAVATMSWVLLPVLWLIVQTQAIAILRGISQLPAVATMSWVLLPVLWLIVQTQAIAILRGISQLPAVATMSWVLLPVLWLIVQTQAIAILRGISQLPAVATMSWVLLPVLWLIVQTQAIAILRGISQLPAVATMSWVLLPVLWLIVQTQAIAI
HUMAN27738	HUMAN27738_1to33	1.27818	0.729238192813	FLLLPFDSLIVNLLGISLTVLFTLLLVFIIVPFLLLPFDSLIVNLLGISLTVLFTLLLVFIIVPFLLLPFDSLIVNLLGISLTVLFTLLLVFIIVPFLLLPFDSLIVNLLGISLTVLFTLLLVFIIVPFLLLPFDSLIVNLLGISLTVLFTLLLVFIIVPFLLLPFDSLIVNLLGISLTVLFTLLLVFIIVPFLLLPFDSLIVNLLGISLTVLFTLLLVFIIVPFLLLPFDSLIVNLLGISLTVLFTLLLVFIIVP
HUMAN27929	HUMAN27929_1to31	1.32599	0.756511214393	IAISAVSSALLFSLLCEASTVVLLNSTDSSIAISAVSSALLFSLLCEASTVVLLNSTDSSIAISAVSSALLFSLLCEASTVVLLNSTDSSIAISAVSSALLFSLLCEASTVVLLNSTDSSIAISAVSSALLFSLLCEASTVVLLNSTDSSIAISAVSSALLFSLLCEASTVVLLNSTDSSIAISAVSSALLFSLLCEASTVVLLNSTDSSIAISAVSSALLFSLLCEASTVVLLNSTDSSIAISAVSSALLFSLLC
HUMAN28860	HUMAN28860_1to31	1.2663	0.722458942405	AAAVAAAPGALGSLHAGGARLVAACSAWLCAAAVAAAPGALGSLHAGGARLVAACSAWLCAAAVAAAPGALGSLHAGGARLVAACSAWLCAAAVAAAPGALGSLHAGGARLVAACSAWLCAAAVAAAPGALGSLHAGGARLVAACSAWLCAAAVAAAPGALGSLHAGGARLVAACSAWLCAAAVAAAPGALGSLHAGGARLVAACSAWLCAAAVAAAPGALGSLHAGGARLVAACSAWLCAAAVAAAPGALGSLHA
HUMAN28973	HUMAN28973_1to35	1.30488	0.744471153585	STSTSPAAMLLRRLRRLSWGSTAVQLFILTVVTFSTSTSPAAMLLRRLRRLSWGSTAVQLFILTVVTFSTSTSPAAMLLRRLRRLSWGSTAVQLFILTVVTFSTSTSPAAMLLRRLRRLSWGSTAVQLFILTVVTFSTSTSPAAMLLRRLRRLSWGSTAVQLFILTVVTFSTSTSPAAMLLRRLRRLSWGSTAVQLFILTVVTFSTSTSPAAMLLRRLRRLSWGSTAVQLFILTVVTFSTSTSPAAMLLRRLRRLS
HUMAN30008	HUMAN30008_472to524	1.30551	0.74483046195	LSGQIVYVCSSLLAVLLTALCLVLAQWSVPLLSGDLLWTAVVVLLLLLIIGIILSGQIVYVCSSLLAVLLTALCLVLAQWSVPLLSGDLLWTAVVVLLLLLIIGIILSGQIVYVCSSLLAVLLTALCLVLAQWSVPLLSGDLLWTAVVVLLLLLIIGIILSGQIVYVCSSLLAVLLTALCLVLAQWSVPLLSGDLLWTAVVVLLLLLIIGIILSGQIVYVCSSLLAVLLTALCLVLAQWSVPLLSGDLLWTAVVVL
