## Supplementary File 5 for "Discovering molecular features of intrinsically disordered regions by using evolution for contrastive learning": filter_121_idr_activations.txt

HUMAN00050	HUMAN00050_1to33	1.57284	0.787778826443	AAAAAAAGAAGSAAPAAAAGAPGSGGAPSGSQAAAAAAAGAAGSAAPAAAAGAPGSGGAPSGSQAAAAAAAGAAGSAAPAAAAGAPGSGGAPSGSQAAAAAAAGAAGSAAPAAAAGAPGSGGAPSGSQAAAAAAAGAAGSAAPAAAAGAPGSGGAPSGSQAAAAAAAGAAGSAAPAAAAGAPGSGGAPSGSQAAAAAAAGAAGSAAPAAAAGAPGSGGAPSGSQAAAAAAAGAAGSAAPAAAAGAPGSGGAPSGSQ
HUMAN00109	HUMAN00109_121to159	1.66281	0.832840416958	RPPAAPAAPAKEPKAPGAAPPPALSAKATAAAAAAHQPARPPAAPAAPAKEPKAPGAAPPPALSAKATAAAAAAHQPARPPAAPAAPAKEPKAPGAAPPPALSAKATAAAAAAHQPARPPAAPAAPAKEPKAPGAAPPPALSAKATAAAAAAHQPARPPAAPAAPAKEPKAPGAAPPPALSAKATAAAAAAHQPARPPAAPAAPAKEPKAPGAAPPPALSAKATAAAAAAHQPARPPAAPAAPAKEPKAPGAAPPP
HUMAN03206	HUMAN03206_1to32	1.41773	0.710088506418	AAATAAAALAAADPPPAMPQAAGAGGPTTRRAAATAAAALAAADPPPAMPQAAGAGGPTTRRAAATAAAALAAADPPPAMPQAAGAGGPTTRRAAATAAAALAAADPPPAMPQAAGAGGPTTRRAAATAAAALAAADPPPAMPQAAGAGGPTTRRAAATAAAALAAADPPPAMPQAAGAGGPTTRRAAATAAAALAAADPPPAMPQAAGAGGPTTRRAAATAAAALAAADPPPAMPQAAGAGGPTTRRAAATAAAA
HUMAN03514	HUMAN03514_615to661	1.41584	0.70914196129	PRPTTPTAAAATAAAAAAAGAATAAPVLVDGDLNLGSVVKESCEPSCPRPTTPTAAAATAAAAAAAGAATAAPVLVDGDLNLGSVVKESCEPSCPRPTTPTAAAATAAAAAAAGAATAAPVLVDGDLNLGSVVKESCEPSCPRPTTPTAAAATAAAAAAAGAATAAPVLVDGDLNLGSVVKESCEPSCPRPTTPTAAAATAAAAAAAGAATAAPVLVDGDLNLGSVVKESCEPSCPRPTTPTAAAATAAAAAAAGA
HUMAN04129	HUMAN04129_1to84	1.51027	0.756441453649	ATPAVPVSAPPATPTPVPAAAPASVPAPTPAPAAAPVPAAAPASSSDPAAAAAATAAPGQTPASAQAPAQTPAPALPGPALPGATPAVPVSAPPATPTPVPAAAPASVPAPTPAPAAAPVPAAAPASSSDPAAAAAATAAPGQTPASAQAPAQTPAPALPGPALPGATPAVPVSAPPATPTPVPAAAPASVPAPTPAPAAAPVPAAAPASSSDPAAAAAATAAPGQTPASAQAPAQTPAPALPGPALPGATPAVPV
HUMAN05480	HUMAN05480_181to215	1.38643	0.694411311683	LDSSAAPTPQAAPAPTPAATASPPTPSAQAPGSSYLDSSAAPTPQAAPAPTPAATASPPTPSAQAPGSSYLDSSAAPTPQAAPAPTPAATASPPTPSAQAPGSSYLDSSAAPTPQAAPAPTPAATASPPTPSAQAPGSSYLDSSAAPTPQAAPAPTPAATASPPTPSAQAPGSSYLDSSAAPTPQAAPAPTPAATASPPTPSAQAPGSSYLDSSAAPTPQAAPAPTPAATASPPTPSAQAPGSSYLDSSAAPTPQA
HUMAN07254	HUMAN07254_277to314	1.53989	0.771276472201	AAAPVAAATTAAPAAAAAPAKVEAKEESEESDEDMGFGAAAPVAAATTAAPAAAAAPAKVEAKEESEESDEDMGFGAAAPVAAATTAAPAAAAAPAKVEAKEESEESDEDMGFGAAAPVAAATTAAPAAAAAPAKVEAKEESEESDEDMGFGAAAPVAAATTAAPAAAAAPAKVEAKEESEESDEDMGFGAAAPVAAATTAAPAAAAAPAKVEAKEESEESDEDMGFGAAAPVAAATTAAPAAAAAPAKVEAKEES
HUMAN07568	HUMAN07568_1to44	1.5146	0.758608303409	EAQGVAEGAGPGAASGVPHPAALAPAAAPTLAPASVAAAASQFEAQGVAEGAGPGAASGVPHPAALAPAAAPTLAPASVAAAASQFEAQGVAEGAGPGAASGVPHPAALAPAAAPTLAPASVAAAASQFEAQGVAEGAGPGAASGVPHPAALAPAAAPTLAPASVAAAASQFEAQGVAEGAGPGAASGVPHPAALAPAAAPTLAPASVAAAASQFEAQGVAEGAGPGAASGVPHPAALAPAAAPTLAPASVAAAAS
HUMAN07776	HUMAN07776_244to273	1.92622	0.964775899037	IKAAQHQANQAAVAAQAAAAAATVMAFPPGIKAAQHQANQAAVAAQAAAAAATVMAFPPGIKAAQHQANQAAVAAQAAAAAATVMAFPPGIKAAQHQANQAAVAAQAAAAAATVMAFPPGIKAAQHQANQAAVAAQAAAAAATVMAFPPGIKAAQHQANQAAVAAQAAAAAATVMAFPPGIKAAQHQANQAAVAAQAAAAAATVMAFPPGIKAAQHQANQAAVAAQAAAAAATVMAFPPGIKAAQHQANQAAVAAQ
HUMAN08132	HUMAN08132_378to420	1.54969	0.77618414121	GIQLPSTAAAAAAAAAQAAALQLNGAVPLGALNPAALTALSPAGIQLPSTAAAAAAAAAQAAALQLNGAVPLGALNPAALTALSPAGIQLPSTAAAAAAAAAQAAALQLNGAVPLGALNPAALTALSPAGIQLPSTAAAAAAAAAQAAALQLNGAVPLGALNPAALTALSPAGIQLPSTAAAAAAAAAQAAALQLNGAVPLGALNPAALTALSPAGIQLPSTAAAAAAAAAQAAALQLNGAVPLGALNPAALTALS
HUMAN09259	HUMAN09259_93to136	1.72663	0.864804421374	GLKKRDKKNKTKKTKAAAAAAAAAPAAAATAPTTAATTAATAAQGLKKRDKKNKTKKTKAAAAAAAAAPAAAATAPTTAATTAATAAQGLKKRDKKNKTKKTKAAAAAAAAAPAAAATAPTTAATTAATAAQGLKKRDKKNKTKKTKAAAAAAAAAPAAAATAPTTAATTAATAAQGLKKRDKKNKTKKTKAAAAAAAAAPAAAATAPTTAATTAATAAQGLKKRDKKNKTKKTKAAAAAAAAAPAAAATAPTTAA
HUMAN10719	HUMAN10719_1to37	1.52041	0.76151970737	SAAVTAGKLARAPADPGKAGVPGVAAPGAPAAAPPASAAVTAGKLARAPADPGKAGVPGVAAPGAPAAAPPASAAVTAGKLARAPADPGKAGVPGVAAPGAPAAAPPASAAVTAGKLARAPADPGKAGVPGVAAPGAPAAAPPASAAVTAGKLARAPADPGKAGVPGVAAPGAPAAAPPASAAVTAGKLARAPADPGKAGVPGVAAPGAPAAAPPASAAVTAGKLARAPADPGKAGVPGVAAPGAPAAAPPASAAV
HUMAN16546	HUMAN16546_1to58	1.60427	0.803523251974	AASAAAASAAAASAASGSPGPGEGSAGGEKRSTAPSAAASASASAAASSPAGGGAEAAASAAAASAAAASAASGSPGPGEGSAGGEKRSTAPSAAASASASAAASSPAGGGAEAAASAAAASAAAASAASGSPGPGEGSAGGEKRSTAPSAAASASASAAASSPAGGGAEAAASAAAASAAAASAASGSPGPGEGSAGGEKRSTAPSAAASASASAAASSPAGGGAEAAASAAAASAAAASAASGSPGPGEGSAGG
HUMAN17821	HUMAN17821_1to52	1.99655	1.0	AEPSGSPVHVQLPQQAAPVTAAAAAAPAAATAAPAPAAPAAPAPAPAPAAQAEPSGSPVHVQLPQQAAPVTAAAAAAPAAATAAPAPAAPAAPAPAPAPAAQAEPSGSPVHVQLPQQAAPVTAAAAAAPAAATAAPAPAAPAAPAPAPAPAAQAEPSGSPVHVQLPQQAAPVTAAAAAAPAAATAAPAPAAPAAPAPAPAPAAQAEPSGSPVHVQLPQQAAPVTAAAAAAPAAATAAPAPAAPAAPAPAPAPAAQA
HUMAN20776	HUMAN20776_151to185	1.55015	0.776415508294	GRRTGRLRPAAAPSAAAATAGAPTALPAYPAAEPPGRRTGRLRPAAAPSAAAATAGAPTALPAYPAAEPPGRRTGRLRPAAAPSAAAATAGAPTALPAYPAAEPPGRRTGRLRPAAAPSAAAATAGAPTALPAYPAAEPPGRRTGRLRPAAAPSAAAATAGAPTALPAYPAAEPPGRRTGRLRPAAAPSAAAATAGAPTALPAYPAAEPPGRRTGRLRPAAAPSAAAATAGAPTALPAYPAAEPPGRRTGRLRPAA
HUMAN20776	HUMAN20776_255to300	1.50241	0.752504272529	GMEQRRTTASTTAATPAAVPAGTTAAAAAAAAAAAAAAVTSGVATKGMEQRRTTASTTAATPAAVPAGTTAAAAAAAAAAAAAAVTSGVATKGMEQRRTTASTTAATPAAVPAGTTAAAAAAAAAAAAAAVTSGVATKGMEQRRTTASTTAATPAAVPAGTTAAAAAAAAAAAAAAVTSGVATKGMEQRRTTASTTAATPAAVPAGTTAAAAAAAAAAAAAAVTSGVATKGMEQRRTTASTTAATPAAVPAGTTAA
HUMAN22345	HUMAN22345_486to515	1.6358	0.819315563028	PASAAAAAAAAAAAAAAVIPTVSTPPPFQGPASAAAAAAAAAAAAAAVIPTVSTPPPFQGPASAAAAAAAAAAAAAAVIPTVSTPPPFQGPASAAAAAAAAAAAAAAVIPTVSTPPPFQGPASAAAAAAAAAAAAAAVIPTVSTPPPFQGPASAAAAAAAAAAAAAAVIPTVSTPPPFQGPASAAAAAAAAAAAAAAVIPTVSTPPPFQGPASAAAAAAAAAAAAAAVIPTVSTPPPFQGPASAAAAAAAAAAAAA
HUMAN24554	HUMAN24554_203to236	1.45127	0.726887727018	AAAPGTAAAAAAAAAAAAAFGQYQPQQLQTDRMQAAAPGTAAAAAAAAAAAAAFGQYQPQQLQTDRMQAAAPGTAAAAAAAAAAAAAFGQYQPQQLQTDRMQAAAPGTAAAAAAAAAAAAAFGQYQPQQLQTDRMQAAAPGTAAAAAAAAAAAAAFGQYQPQQLQTDRMQAAAPGTAAAAAAAAAAAAAFGQYQPQQLQTDRMQAAAPGTAAAAAAAAAAAAAFGQYQPQQLQTDRMQAAAPGTAAAAAAAAAAAA
HUMAN27044	HUMAN27044_1to35	1.53804	0.77034766024	AGAAAAVAAGAAAGAAAAAVSVAAPGRASAPPPPAGAAAAVAAGAAAGAAAAAVSVAAPGRASAPPPPAGAAAAVAAGAAAGAAAAAVSVAAPGRASAPPPPAGAAAAVAAGAAAGAAAAAVSVAAPGRASAPPPPAGAAAAVAAGAAAGAAAAAVSVAAPGRASAPPPPAGAAAAVAAGAAAGAAAAAVSVAAPGRASAPPPPAGAAAAVAAGAAAGAAAAAVSVAAPGRASAPPPPAGAAAAVAAGAAAGAAAA
HUMAN30365	HUMAN30365_1to31	1.38516	0.693777156898	AASAALSAAAAAAALSGLAVRLSRSAAARGAASAALSAAAAAAALSGLAVRLSRSAAARGAASAALSAAAAAAALSGLAVRLSRSAAARGAASAALSAAAAAAALSGLAVRLSRSAAARGAASAALSAAAAAAALSGLAVRLSRSAAARGAASAALSAAAAAAALSGLAVRLSRSAAARGAASAALSAAAAAAALSGLAVRLSRSAAARGAASAALSAAAAAAALSGLAVRLSRSAAARGAASAALSAAAAAAALS
