## Supplementary File 5 for "Discovering molecular features of intrinsically disordered regions by using evolution for contrastive learning": filter_122_idr_activations.txt

HUMAN11276	HUMAN11276_26to99	0.95461	0.746437435345	MQPTGREGSRALSRRYLRRLLLLLLLLLLRQPVTRAETTPGAPRALSTLGSPSLFTTPGVPSALTTPGLTTPGMQPTGREGSRALSRRYLRRLLLLLLLLLLRQPVTRAETTPGAPRALSTLGSPSLFTTPGVPSALTTPGLTTPGMQPTGREGSRALSRRYLRRLLLLLLLLLLRQPVTRAETTPGAPRALSTLGSPSLFTTPGVPSALTTPGLTTPGMQPTGREGSRALSRRYLRRLLLLLLLLLLRQPVTRAE
HUMAN01028	HUMAN01028_1to43	0.956392	0.747830973764	GLPEPGPLRLLALLLLLLLLLLLQLQHLAAAAADPLLGGQGPGLPEPGPLRLLALLLLLLLLLLLQLQHLAAAAADPLLGGQGPGLPEPGPLRLLALLLLLLLLLLLQLQHLAAAAADPLLGGQGPGLPEPGPLRLLALLLLLLLLLLLQLQHLAAAAADPLLGGQGPGLPEPGPLRLLALLLLLLLLLLLQLQHLAAAAADPLLGGQGPGLPEPGPLRLLALLLLLLLLLLLQLQHLAAAAADPLLGGQGPGLPE
HUMAN01178	HUMAN01178_1to36	1.06715	0.834433840295	ACILKRKSVIAVSFIAAFLFLLVVRLVNEVNFPLLACILKRKSVIAVSFIAAFLFLLVVRLVNEVNFPLLACILKRKSVIAVSFIAAFLFLLVVRLVNEVNFPLLACILKRKSVIAVSFIAAFLFLLVVRLVNEVNFPLLACILKRKSVIAVSFIAAFLFLLVVRLVNEVNFPLLACILKRKSVIAVSFIAAFLFLLVVRLVNEVNFPLLACILKRKSVIAVSFIAAFLFLLVVRLVNEVNFPLLACILKRKSVIA
HUMAN01491	HUMAN01491_1to45	0.917322	0.717280929702	QRLLTPVKRILQLTRAVQETSLTPARLLPVAHQRFSTASAVPLAQRLLTPVKRILQLTRAVQETSLTPARLLPVAHQRFSTASAVPLAQRLLTPVKRILQLTRAVQETSLTPARLLPVAHQRFSTASAVPLAQRLLTPVKRILQLTRAVQETSLTPARLLPVAHQRFSTASAVPLAQRLLTPVKRILQLTRAVQETSLTPARLLPVAHQRFSTASAVPLAQRLLTPVKRILQLTRAVQETSLTPARLLPVAHQRFS
HUMAN02129	HUMAN02129_105to141	1.27889	1.0	LRRQMWWRGCKIKAIMALVAAILLLVIIILIVMKYRTLRRQMWWRGCKIKAIMALVAAILLLVIIILIVMKYRTLRRQMWWRGCKIKAIMALVAAILLLVIIILIVMKYRTLRRQMWWRGCKIKAIMALVAAILLLVIIILIVMKYRTLRRQMWWRGCKIKAIMALVAAILLLVIIILIVMKYRTLRRQMWWRGCKIKAIMALVAAILLLVIIILIVMKYRTLRRQMWWRGCKIKAIMALVAAILLLVIIILIVMK
HUMAN02801	HUMAN02801_310to341	1.17842	0.921442743841	AKAIAINTFLPKNGFRPLDVSLYAQQRYATSFAKAIAINTFLPKNGFRPLDVSLYAQQRYATSFAKAIAINTFLPKNGFRPLDVSLYAQQRYATSFAKAIAINTFLPKNGFRPLDVSLYAQQRYATSFAKAIAINTFLPKNGFRPLDVSLYAQQRYATSFAKAIAINTFLPKNGFRPLDVSLYAQQRYATSFAKAIAINTFLPKNGFRPLDVSLYAQQRYATSFAKAIAINTFLPKNGFRPLDVSLYAQQRYATSF
HUMAN03358	HUMAN03358_1to32	1.03971	0.81298024643	SFLQDPSFFTMGMWSIGAGALGAAALALLLASFLQDPSFFTMGMWSIGAGALGAAALALLLASFLQDPSFFTMGMWSIGAGALGAAALALLLASFLQDPSFFTMGMWSIGAGALGAAALALLLASFLQDPSFFTMGMWSIGAGALGAAALALLLASFLQDPSFFTMGMWSIGAGALGAAALALLLASFLQDPSFFTMGMWSIGAGALGAAALALLLASFLQDPSFFTMGMWSIGAGALGAAALALLLASFLQDPSF
HUMAN05491	HUMAN05491_1to41	1.108	0.866374859411	FFRVFLHFIRSHSATAVDFLPVMVHRLPVFKRYMGNTPQKFFRVFLHFIRSHSATAVDFLPVMVHRLPVFKRYMGNTPQKFFRVFLHFIRSHSATAVDFLPVMVHRLPVFKRYMGNTPQKFFRVFLHFIRSHSATAVDFLPVMVHRLPVFKRYMGNTPQKFFRVFLHFIRSHSATAVDFLPVMVHRLPVFKRYMGNTPQKFFRVFLHFIRSHSATAVDFLPVMVHRLPVFKRYMGNTPQKFFRVFLHFIRSHSATA
HUMAN05521	HUMAN05521_1to37	1.10959	0.86762056158	VEKILIHRILTLFPNAIARKLLLMLTFILIFWIIYLVEKILIHRILTLFPNAIARKLLLMLTFILIFWIIYLVEKILIHRILTLFPNAIARKLLLMLTFILIFWIIYLVEKILIHRILTLFPNAIARKLLLMLTFILIFWIIYLVEKILIHRILTLFPNAIARKLLLMLTFILIFWIIYLVEKILIHRILTLFPNAIARKLLLMLTFILIFWIIYLVEKILIHRILTLFPNAIARKLLLMLTFILIFWIIYLVEKI
HUMAN06469	HUMAN06469_1to33	0.944343	0.738409908347	SFTTRSTFSTNYRSLGSVQAPSYGARPVSSAASFTTRSTFSTNYRSLGSVQAPSYGARPVSSAASFTTRSTFSTNYRSLGSVQAPSYGARPVSSAASFTTRSTFSTNYRSLGSVQAPSYGARPVSSAASFTTRSTFSTNYRSLGSVQAPSYGARPVSSAASFTTRSTFSTNYRSLGSVQAPSYGARPVSSAASFTTRSTFSTNYRSLGSVQAPSYGARPVSSAASFTTRSTFSTNYRSLGSVQAPSYGARPVSSAA
HUMAN07377	HUMAN07377_1to43	1.06126	0.829830689277	GARASGGPLARAGLLLLLLLLLLLGLLAPGAQGARGRGGAEKGARASGGPLARAGLLLLLLLLLLLGLLAPGAQGARGRGGAEKGARASGGPLARAGLLLLLLLLLLLGLLAPGAQGARGRGGAEKGARASGGPLARAGLLLLLLLLLLLGLLAPGAQGARGRGGAEKGARASGGPLARAGLLLLLLLLLLLGLLAPGAQGARGRGGAEKGARASGGPLARAGLLLLLLLLLLLGLLAPGAQGARGRGGAEKGARA
HUMAN07570	HUMAN07570_1to39	1.19119	0.931426910634	APLLLQLAVLGAALAAAALVLISIVAFTTATKMPALHRAPLLLQLAVLGAALAAAALVLISIVAFTTATKMPALHRAPLLLQLAVLGAALAAAALVLISIVAFTTATKMPALHRAPLLLQLAVLGAALAAAALVLISIVAFTTATKMPALHRAPLLLQLAVLGAALAAAALVLISIVAFTTATKMPALHRAPLLLQLAVLGAALAAAALVLISIVAFTTATKMPALHRAPLLLQLAVLGAALAAAALVLISIVAFT
HUMAN07800	HUMAN07800_1to40	0.96931	0.757932542674	ALRLLRRAARGAAAAALLRLKASLAADIPRLGYSSSSHHALRLLRRAARGAAAAALLRLKASLAADIPRLGYSSSSHHALRLLRRAARGAAAAALLRLKASLAADIPRLGYSSSSHHALRLLRRAARGAAAAALLRLKASLAADIPRLGYSSSSHHALRLLRRAARGAAAAALLRLKASLAADIPRLGYSSSSHHALRLLRRAARGAAAAALLRLKASLAADIPRLGYSSSSHHALRLLRRAARGAAAAALLRLKA
HUMAN08646	HUMAN08646_190to221	0.923625	0.72220953486	AISKGDFRLASTTSRRALFLATLAIAVGAGLYAISKGDFRLASTTSRRALFLATLAIAVGAGLYAISKGDFRLASTTSRRALFLATLAIAVGAGLYAISKGDFRLASTTSRRALFLATLAIAVGAGLYAISKGDFRLASTTSRRALFLATLAIAVGAGLYAISKGDFRLASTTSRRALFLATLAIAVGAGLYAISKGDFRLASTTSRRALFLATLAIAVGAGLYAISKGDFRLASTTSRRALFLATLAIAVGAGLY
HUMAN09596	HUMAN09596_176to207	0.931611	0.728454591061	KMNDSNSAGAGGPVKITENRSKKTSFFRCSLLKMNDSNSAGAGGPVKITENRSKKTSFFRCSLLKMNDSNSAGAGGPVKITENRSKKTSFFRCSLLKMNDSNSAGAGGPVKITENRSKKTSFFRCSLLKMNDSNSAGAGGPVKITENRSKKTSFFRCSLLKMNDSNSAGAGGPVKITENRSKKTSFFRCSLLKMNDSNSAGAGGPVKITENRSKKTSFFRCSLLKMNDSNSAGAGGPVKITENRSKKTSFFRCSLL
HUMAN09656	HUMAN09656_1to30	0.925306	0.723524121637	AVQRAASPRRPPAPLWPRLLLPLLLLLLPAVQRAASPRRPPAPLWPRLLLPLLLLLLPAVQRAASPRRPPAPLWPRLLLPLLLLLLPAVQRAASPRRPPAPLWPRLLLPLLLLLLPAVQRAASPRRPPAPLWPRLLLPLLLLLLPAVQRAASPRRPPAPLWPRLLLPLLLLLLPAVQRAASPRRPPAPLWPRLLLPLLLLLLPAVQRAASPRRPPAPLWPRLLLPLLLLLLPAVQRAASPRRPPAPLWPRLLLPLL
HUMAN10615	HUMAN10615_1to39	1.00047	0.78229965718	SCAGAAAAPRLWRLRPGARRSLSAYGRRTSVRFRSSGMSCAGAAAAPRLWRLRPGARRSLSAYGRRTSVRFRSSGMSCAGAAAAPRLWRLRPGARRSLSAYGRRTSVRFRSSGMSCAGAAAAPRLWRLRPGARRSLSAYGRRTSVRFRSSGMSCAGAAAAPRLWRLRPGARRSLSAYGRRTSVRFRSSGMSCAGAAAAPRLWRLRPGARRSLSAYGRRTSVRFRSSGMSCAGAAAAPRLWRLRPGARRSLSAYGRR
HUMAN11183	HUMAN11183_1to53	0.922839	0.721594979757	SSTVSYWILNSTRNSIATLQGGRRLYSRYVSNRNKLKWRLFSRVPPTLNSSPSSTVSYWILNSTRNSIATLQGGRRLYSRYVSNRNKLKWRLFSRVPPTLNSSPSSTVSYWILNSTRNSIATLQGGRRLYSRYVSNRNKLKWRLFSRVPPTLNSSPSSTVSYWILNSTRNSIATLQGGRRLYSRYVSNRNKLKWRLFSRVPPTLNSSPSSTVSYWILNSTRNSIATLQGGRRLYSRYVSNRNKLKWRLFSRVPPTL
HUMAN11947	HUMAN11947_1to38	0.983677	0.7691663732	ESRGPLATSRLLLLLLLLLLRHTRQGWALRPVLPTQSESRGPLATSRLLLLLLLLLLRHTRQGWALRPVLPTQSESRGPLATSRLLLLLLLLLLRHTRQGWALRPVLPTQSESRGPLATSRLLLLLLLLLLRHTRQGWALRPVLPTQSESRGPLATSRLLLLLLLLLLRHTRQGWALRPVLPTQSESRGPLATSRLLLLLLLLLLRHTRQGWALRPVLPTQSESRGPLATSRLLLLLLLLLLRHTRQGWALRPVLP
HUMAN12716	HUMAN12716_1to51	0.916229	0.716426210603	HLKIVLAFLALSLITIFALAYVLLTSPGGSSQPPHCPSVSHRAQPWPHPGHLKIVLAFLALSLITIFALAYVLLTSPGGSSQPPHCPSVSHRAQPWPHPGHLKIVLAFLALSLITIFALAYVLLTSPGGSSQPPHCPSVSHRAQPWPHPGHLKIVLAFLALSLITIFALAYVLLTSPGGSSQPPHCPSVSHRAQPWPHPGHLKIVLAFLALSLITIFALAYVLLTSPGGSSQPPHCPSVSHRAQPWPHPGHLKIVL
HUMAN12821	HUMAN12821_414to444	0.923969	0.722478967823	HSIRARVARAMSIPTSPTRVSFHSIKQSTAVHSIRARVARAMSIPTSPTRVSFHSIKQSTAVHSIRARVARAMSIPTSPTRVSFHSIKQSTAVHSIRARVARAMSIPTSPTRVSFHSIKQSTAVHSIRARVARAMSIPTSPTRVSFHSIKQSTAVHSIRARVARAMSIPTSPTRVSFHSIKQSTAVHSIRARVARAMSIPTSPTRVSFHSIKQSTAVHSIRARVARAMSIPTSPTRVSFHSIKQSTAVHSIRARVA
HUMAN14253	HUMAN14253_1to35	0.939935	0.734962974756	SNPFLKQVFNKDKTFRPKRKFEPGTQRFELHKKASNPFLKQVFNKDKTFRPKRKFEPGTQRFELHKKASNPFLKQVFNKDKTFRPKRKFEPGTQRFELHKKASNPFLKQVFNKDKTFRPKRKFEPGTQRFELHKKASNPFLKQVFNKDKTFRPKRKFEPGTQRFELHKKASNPFLKQVFNKDKTFRPKRKFEPGTQRFELHKKASNPFLKQVFNKDKTFRPKRKFEPGTQRFELHKKASNPFLKQVFNKDKTFRPK
HUMAN16035	HUMAN16035_1to35	0.951951	0.74435831331	TIHILILLLLLAFSAQGDLDTAARRGQHQVPQHRTIHILILLLLLAFSAQGDLDTAARRGQHQVPQHRTIHILILLLLLAFSAQGDLDTAARRGQHQVPQHRTIHILILLLLLAFSAQGDLDTAARRGQHQVPQHRTIHILILLLLLAFSAQGDLDTAARRGQHQVPQHRTIHILILLLLLAFSAQGDLDTAARRGQHQVPQHRTIHILILLLLLAFSAQGDLDTAARRGQHQVPQHRTIHILILLLLLAFSAQGD
HUMAN18547	HUMAN18547_1to47	1.23554	0.966102993582	MSMLGGLQRYFRVILLLLLALTLLLLAGFLHSDLELDTPLFGGQAEMSMLGGLQRYFRVILLLLLALTLLLLAGFLHSDLELDTPLFGGQAEMSMLGGLQRYFRVILLLLLALTLLLLAGFLHSDLELDTPLFGGQAEMSMLGGLQRYFRVILLLLLALTLLLLAGFLHSDLELDTPLFGGQAEMSMLGGLQRYFRVILLLLLALTLLLLAGFLHSDLELDTPLFGGQAEMSMLGGLQRYFRVILLLLLALTLLLL
HUMAN19215	HUMAN19215_296to325	0.93512	0.731197764447	QKKNRKMLVILILFVIIIVLIVVLVGVKSRQKKNRKMLVILILFVIIIVLIVVLVGVKSRQKKNRKMLVILILFVIIIVLIVVLVGVKSRQKKNRKMLVILILFVIIIVLIVVLVGVKSRQKKNRKMLVILILFVIIIVLIVVLVGVKSRQKKNRKMLVILILFVIIIVLIVVLVGVKSRQKKNRKMLVILILFVIIIVLIVVLVGVKSRQKKNRKMLVILILFVIIIVLIVVLVGVKSRQKKNRKMLVILILFVI
HUMAN20711	HUMAN20711_1to43	1.0164	0.794750526795	FTVLTRQPCEQAGLKALYRTPTIIALVVLLVSIVVLVSITVIFTVLTRQPCEQAGLKALYRTPTIIALVVLLVSIVVLVSITVIFTVLTRQPCEQAGLKALYRTPTIIALVVLLVSIVVLVSITVIFTVLTRQPCEQAGLKALYRTPTIIALVVLLVSIVVLVSITVIFTVLTRQPCEQAGLKALYRTPTIIALVVLLVSIVVLVSITVIFTVLTRQPCEQAGLKALYRTPTIIALVVLLVSIVVLVSITVIFTVL
HUMAN21017	HUMAN21017_1to60	1.01634	0.794704665865	SFRKVNIIILVLAVALFLLVLHHNFLSLSSLLRNEVTDSGIVGPQPIDFVPNALRHAVDSFRKVNIIILVLAVALFLLVLHHNFLSLSSLLRNEVTDSGIVGPQPIDFVPNALRHAVDSFRKVNIIILVLAVALFLLVLHHNFLSLSSLLRNEVTDSGIVGPQPIDFVPNALRHAVDSFRKVNIIILVLAVALFLLVLHHNFLSLSSLLRNEVTDSGIVGPQPIDFVPNALRHAVDSFRKVNIIILVLAVALFLLV
HUMAN21047	HUMAN21047_1to36	0.924077	0.722562906375	KKSIGILSPGVALGMAGSAMSSKFFLVALAIFFSFKKSIGILSPGVALGMAGSAMSSKFFLVALAIFFSFKKSIGILSPGVALGMAGSAMSSKFFLVALAIFFSFKKSIGILSPGVALGMAGSAMSSKFFLVALAIFFSFKKSIGILSPGVALGMAGSAMSSKFFLVALAIFFSFKKSIGILSPGVALGMAGSAMSSKFFLVALAIFFSFKKSIGILSPGVALGMAGSAMSSKFFLVALAIFFSFKKSIGILSPGV
HUMAN21091	HUMAN21091_1to54	0.941552	0.736227133153	RVSGVLRLLALIFAIVTTWMFIRSYMSFSMKTIRLPRWLAASPTKEIQVKKYKRVSGVLRLLALIFAIVTTWMFIRSYMSFSMKTIRLPRWLAASPTKEIQVKKYKRVSGVLRLLALIFAIVTTWMFIRSYMSFSMKTIRLPRWLAASPTKEIQVKKYKRVSGVLRLLALIFAIVTTWMFIRSYMSFSMKTIRLPRWLAASPTKEIQVKKYKRVSGVLRLLALIFAIVTTWMFIRSYMSFSMKTIRLPRWLAASPT
HUMAN23511	HUMAN23511_1to36	0.970739	0.759049377494	KALIFAAAGLLLLLPTFCQSGMENDTNNLAKPTLPKALIFAAAGLLLLLPTFCQSGMENDTNNLAKPTLPKALIFAAAGLLLLLPTFCQSGMENDTNNLAKPTLPKALIFAAAGLLLLLPTFCQSGMENDTNNLAKPTLPKALIFAAAGLLLLLPTFCQSGMENDTNNLAKPTLPKALIFAAAGLLLLLPTFCQSGMENDTNNLAKPTLPKALIFAAAGLLLLLPTFCQSGMENDTNNLAKPTLPKALIFAAAGLL
HUMAN24417	HUMAN24417_187to219	0.897832	0.702041118984	GSFRRRPRGFRRKCQALKPMYHRVVSGLGFGASGSFRRRPRGFRRKCQALKPMYHRVVSGLGFGASGSFRRRPRGFRRKCQALKPMYHRVVSGLGFGASGSFRRRPRGFRRKCQALKPMYHRVVSGLGFGASGSFRRRPRGFRRKCQALKPMYHRVVSGLGFGASGSFRRRPRGFRRKCQALKPMYHRVVSGLGFGASGSFRRRPRGFRRKCQALKPMYHRVVSGLGFGASGSFRRRPRGFRRKCQALKPMYHRVV
HUMAN24898	HUMAN24898_1to41	0.910262	0.711761072758	QLRLFRRLLLAALLLVIVWTLFGPSGLGEELLSLSLASLLQLRLFRRLLLAALLLVIVWTLFGPSGLGEELLSLSLASLLQLRLFRRLLLAALLLVIVWTLFGPSGLGEELLSLSLASLLQLRLFRRLLLAALLLVIVWTLFGPSGLGEELLSLSLASLLQLRLFRRLLLAALLLVIVWTLFGPSGLGEELLSLSLASLLQLRLFRRLLLAALLLVIVWTLFGPSGLGEELLSLSLASLLQLRLFRRLLLAALLLV
HUMAN25754	HUMAN25754_16to46	0.920656	0.71988843117	LAVLQRDRIKLLFFDILVFLSVFLLFLLFLVLAVLQRDRIKLLFFDILVFLSVFLLFLLFLVLAVLQRDRIKLLFFDILVFLSVFLLFLLFLVLAVLQRDRIKLLFFDILVFLSVFLLFLLFLVLAVLQRDRIKLLFFDILVFLSVFLLFLLFLVLAVLQRDRIKLLFFDILVFLSVFLLFLLFLVLAVLQRDRIKLLFFDILVFLSVFLLFLLFLVLAVLQRDRIKLLFFDILVFLSVFLLFLLFLVLAVLQRDR
HUMAN26069	HUMAN26069_198to282	0.910801	0.712182210322	KRAHTPTPGIYMGRPTHSGGGGGGGGGGGGGGGGRRRDSYYDRGYDRGYDRYEDYDYRYRRRSPSPYYSRYRSRSRSRSYSPRRYKRAHTPTPGIYMGRPTHSGGGGGGGGGGGGGGGGRRRDSYYDRGYDRGYDRYEDYDYRYRRRSPSPYYSRYRSRSRSRSYSPRRYKRAHTPTPGIYMGRPTHSGGGGGGGGGGGGGGGGRRRDSYYDRGYDRGYDRYEDYDYRYRRRSPSPYYSRYRSRSRSRSYSPRRYK
HUMAN26749	HUMAN26749_316to351	1.0016	0.78317791263	LYRSTNPRARKNRSRIPLLRKHRFQLYRSMNSRARKLYRSTNPRARKNRSRIPLLRKHRFQLYRSMNSRARKLYRSTNPRARKNRSRIPLLRKHRFQLYRSMNSRARKLYRSTNPRARKNRSRIPLLRKHRFQLYRSMNSRARKLYRSTNPRARKNRSRIPLLRKHRFQLYRSMNSRARKLYRSTNPRARKNRSRIPLLRKHRFQLYRSMNSRARKLYRSTNPRARKNRSRIPLLRKHRFQLYRSMNSRARKLYRS
HUMAN26762	HUMAN26762_317to352	1.05198	0.822576179945	YRSTNPRARKNRSRIPLLRKRRFQLYRSMNSRARKNYRSTNPRARKNRSRIPLLRKRRFQLYRSMNSRARKNYRSTNPRARKNRSRIPLLRKRRFQLYRSMNSRARKNYRSTNPRARKNRSRIPLLRKRRFQLYRSMNSRARKNYRSTNPRARKNRSRIPLLRKRRFQLYRSMNSRARKNYRSTNPRARKNRSRIPLLRKRRFQLYRSMNSRARKNYRSTNPRARKNRSRIPLLRKRRFQLYRSMNSRARKNYRST
HUMAN26767	HUMAN26767_318to351	0.938869	0.734129461677	RSTNPRARKNRSRIPLLRKRRFQLYRSMNSRARKRSTNPRARKNRSRIPLLRKRRFQLYRSMNSRARKRSTNPRARKNRSRIPLLRKRRFQLYRSMNSRARKRSTNPRARKNRSRIPLLRKRRFQLYRSMNSRARKRSTNPRARKNRSRIPLLRKRRFQLYRSMNSRARKRSTNPRARKNRSRIPLLRKRRFQLYRSMNSRARKRSTNPRARKNRSRIPLLRKRRFQLYRSMNSRARKRSTNPRARKNRSRIPLLR
HUMAN27006	HUMAN27006_1921to1950	0.901843	0.705178118445	QDSLFASRTLFKSRRLQDSFASETNLDFRSQDSLFASRTLFKSRRLQDSFASETNLDFRSQDSLFASRTLFKSRRLQDSFASETNLDFRSQDSLFASRTLFKSRRLQDSFASETNLDFRSQDSLFASRTLFKSRRLQDSFASETNLDFRSQDSLFASRTLFKSRRLQDSFASETNLDFRSQDSLFASRTLFKSRRLQDSFASETNLDFRSQDSLFASRTLFKSRRLQDSFASETNLDFRSQDSLFASRTLFKSRRL
HUMAN27178	HUMAN27178_745to777	0.966545	0.755770134579	PPHAPFAMRNIYPPRGLPPYFHPRPGFYPNPAFPPHAPFAMRNIYPPRGLPPYFHPRPGFYPNPAFPPHAPFAMRNIYPPRGLPPYFHPRPGFYPNPAFPPHAPFAMRNIYPPRGLPPYFHPRPGFYPNPAFPPHAPFAMRNIYPPRGLPPYFHPRPGFYPNPAFPPHAPFAMRNIYPPRGLPPYFHPRPGFYPNPAFPPHAPFAMRNIYPPRGLPPYFHPRPGFYPNPAFPPHAPFAMRNIYPPRGLPPYFHPRP
HUMAN27738	HUMAN27738_1to33	0.944028	0.738163126209	FLLLPFDSLIVNLLGISLTVLFTLLLVFIIVPFLLLPFDSLIVNLLGISLTVLFTLLLVFIIVPFLLLPFDSLIVNLLGISLTVLFTLLLVFIIVPFLLLPFDSLIVNLLGISLTVLFTLLLVFIIVPFLLLPFDSLIVNLLGISLTVLFTLLLVFIIVPFLLLPFDSLIVNLLGISLTVLFTLLLVFIIVPFLLLPFDSLIVNLLGISLTVLFTLLLVFIIVPFLLLPFDSLIVNLLGISLTVLFTLLLVFIIVP
HUMAN28297	HUMAN28297_1to36	0.907975	0.709972543099	RGQAAAPGPVWILAPLLLLLLLLGRRARAAAGADARGQAAAPGPVWILAPLLLLLLLLGRRARAAAGADARGQAAAPGPVWILAPLLLLLLLLGRRARAAAGADARGQAAAPGPVWILAPLLLLLLLLGRRARAAAGADARGQAAAPGPVWILAPLLLLLLLLGRRARAAAGADARGQAAAPGPVWILAPLLLLLLLLGRRARAAAGADARGQAAAPGPVWILAPLLLLLLLLGRRARAAAGADARGQAAAPGPVW
HUMAN28721	HUMAN28721_1to30	0.957243	0.748496702953	LRFLAPRLLSLQGRTARYSSAAALPSPILLRFLAPRLLSLQGRTARYSSAAALPSPILLRFLAPRLLSLQGRTARYSSAAALPSPILLRFLAPRLLSLQGRTARYSSAAALPSPILLRFLAPRLLSLQGRTARYSSAAALPSPILLRFLAPRLLSLQGRTARYSSAAALPSPILLRFLAPRLLSLQGRTARYSSAAALPSPILLRFLAPRLLSLQGRTARYSSAAALPSPILLRFLAPRLLSLQGRTARYSSAAAL
HUMAN28973	HUMAN28973_1to35	1.15316	0.901687589007	STSTSPAAMLLRRLRRLSWGSTAVQLFILTVVTFSTSTSPAAMLLRRLRRLSWGSTAVQLFILTVVTFSTSTSPAAMLLRRLRRLSWGSTAVQLFILTVVTFSTSTSPAAMLLRRLRRLSWGSTAVQLFILTVVTFSTSTSPAAMLLRRLRRLSWGSTAVQLFILTVVTFSTSTSPAAMLLRRLRRLSWGSTAVQLFILTVVTFSTSTSPAAMLLRRLRRLSWGSTAVQLFILTVVTFSTSTSPAAMLLRRLRRLS
HUMAN28977	HUMAN28977_1to31	0.956989	0.748297879044	SLPRFQRVNFGPYDNYIPVSELSKKSWNQQSLPRFQRVNFGPYDNYIPVSELSKKSWNQQSLPRFQRVNFGPYDNYIPVSELSKKSWNQQSLPRFQRVNFGPYDNYIPVSELSKKSWNQQSLPRFQRVNFGPYDNYIPVSELSKKSWNQQSLPRFQRVNFGPYDNYIPVSELSKKSWNQQSLPRFQRVNFGPYDNYIPVSELSKKSWNQQSLPRFQRVNFGPYDNYIPVSELSKKSWNQQSLPRFQRVNFGPYDNY
HUMAN29997	HUMAN29997_1to32	0.931024	0.727995189449	AFFSRLNLQEGLQTFFVLQWIPVYIFLGAIPAFFSRLNLQEGLQTFFVLQWIPVYIFLGAIPAFFSRLNLQEGLQTFFVLQWIPVYIFLGAIPAFFSRLNLQEGLQTFFVLQWIPVYIFLGAIPAFFSRLNLQEGLQTFFVLQWIPVYIFLGAIPAFFSRLNLQEGLQTFFVLQWIPVYIFLGAIPAFFSRLNLQEGLQTFFVLQWIPVYIFLGAIPAFFSRLNLQEGLQTFFVLQWIPVYIFLGAIPAFFSRLNL
HUMAN29998	HUMAN29998_1to37	0.895324	0.700080471018	AHSKQPSHFQSLMLLQWPLSYLAIFWILQPLFVYLLAHSKQPSHFQSLMLLQWPLSYLAIFWILQPLFVYLLAHSKQPSHFQSLMLLQWPLSYLAIFWILQPLFVYLLAHSKQPSHFQSLMLLQWPLSYLAIFWILQPLFVYLLAHSKQPSHFQSLMLLQWPLSYLAIFWILQPLFVYLLAHSKQPSHFQSLMLLQWPLSYLAIFWILQPLFVYLLAHSKQPSHFQSLMLLQWPLSYLAIFWILQPLFVYLLAHSK
HUMAN30252	HUMAN30252_1to55	0.920951	0.720118574739	NFYLLLASSILCALIVFWKYRRFQRNTGEMSSNSTALALVRPSSSGLINSNTDNNFYLLLASSILCALIVFWKYRRFQRNTGEMSSNSTALALVRPSSSGLINSNTDNNFYLLLASSILCALIVFWKYRRFQRNTGEMSSNSTALALVRPSSSGLINSNTDNNFYLLLASSILCALIVFWKYRRFQRNTGEMSSNSTALALVRPSSSGLINSNTDNNFYLLLASSILCALIVFWKYRRFQRNTGEMSSNSTALALV
HUMAN30640	HUMAN30640_149to186	0.909392	0.711080476051	NFQRSAFLATFLSEEKESSVLSKLKFYYNPNFKRGYPQNFQRSAFLATFLSEEKESSVLSKLKFYYNPNFKRGYPQNFQRSAFLATFLSEEKESSVLSKLKFYYNPNFKRGYPQNFQRSAFLATFLSEEKESSVLSKLKFYYNPNFKRGYPQNFQRSAFLATFLSEEKESSVLSKLKFYYNPNFKRGYPQNFQRSAFLATFLSEEKESSVLSKLKFYYNPNFKRGYPQNFQRSAFLATFLSEEKESSVLSKLKFYY
