## Supplementary File 5 for "Discovering molecular features of intrinsically disordered regions by using evolution for contrastive learning": filter_123_idr_activations.txt

HUMAN03176	HUMAN03176_185to221	2.53821	0.783853410631	SITNTPKKLAKKLKTSISKATGKKISSVLQEEDDEMCSITNTPKKLAKKLKTSISKATGKKISSVLQEEDDEMCSITNTPKKLAKKLKTSISKATGKKISSVLQEEDDEMCSITNTPKKLAKKLKTSISKATGKKISSVLQEEDDEMCSITNTPKKLAKKLKTSISKATGKKISSVLQEEDDEMCSITNTPKKLAKKLKTSISKATGKKISSVLQEEDDEMCSITNTPKKLAKKLKTSISKATGKKISSVLQEEDD
HUMAN04683	HUMAN04683_348to380	2.0356	0.628634614587	GSLSSAKRKEPEPKGSTKKKAKTGAAGKFKRGKGSLSSAKRKEPEPKGSTKKKAKTGAAGKFKRGKGSLSSAKRKEPEPKGSTKKKAKTGAAGKFKRGKGSLSSAKRKEPEPKGSTKKKAKTGAAGKFKRGKGSLSSAKRKEPEPKGSTKKKAKTGAAGKFKRGKGSLSSAKRKEPEPKGSTKKKAKTGAAGKFKRGKGSLSSAKRKEPEPKGSTKKKAKTGAAGKFKRGKGSLSSAKRKEPEPKGSTKKKAKTGA
HUMAN05730	HUMAN05730_328to361	2.10299	0.649447818151	TNSVPKPVSKKHGKLITFLRTFMKSRPTKQKLKQTNSVPKPVSKKHGKLITFLRTFMKSRPTKQKLKQTNSVPKPVSKKHGKLITFLRTFMKSRPTKQKLKQTNSVPKPVSKKHGKLITFLRTFMKSRPTKQKLKQTNSVPKPVSKKHGKLITFLRTFMKSRPTKQKLKQTNSVPKPVSKKHGKLITFLRTFMKSRPTKQKLKQTNSVPKPVSKKHGKLITFLRTFMKSRPTKQKLKQTNSVPKPVSKKHGKLITF
HUMAN12144	HUMAN12144_67to103	2.78414	0.859799537126	PQKTKRKRKARTVLKSTSKLMTQMRMGKKKRAMKGKKPQKTKRKRKARTVLKSTSKLMTQMRMGKKKRAMKGKKPQKTKRKRKARTVLKSTSKLMTQMRMGKKKRAMKGKKPQKTKRKRKARTVLKSTSKLMTQMRMGKKKRAMKGKKPQKTKRKRKARTVLKSTSKLMTQMRMGKKKRAMKGKKPQKTKRKRKARTVLKSTSKLMTQMRMGKKKRAMKGKKPQKTKRKRKARTVLKSTSKLMTQMRMGKKKRAMK
HUMAN20126	HUMAN20126_85to194	2.59909	0.802652943854	KGVGASGSFRLAKSDEPKKSVAFKKTKKEIKKVATPKKASKPKKAASKAPTKKPKATPVKKAKKKLAATPKKAKKPKTVKAKPVKASKPKKAKPVKPKAKSSAKRAGKKKKGVGASGSFRLAKSDEPKKSVAFKKTKKEIKKVATPKKASKPKKAASKAPTKKPKATPVKKAKKKLAATPKKAKKPKTVKAKPVKASKPKKAKPVKPKAKSSAKRAGKKKKGVGASGSFRLAKSDEPKKSVAFKKTKKEIKKVATP
HUMAN22550	HUMAN22550_94to125	2.2114	0.682927066317	SQKKKQKNGKKHQKKKVLKVRKSQRSRQKKTTSQKKKQKNGKKHQKKKVLKVRKSQRSRQKKTTSQKKKQKNGKKHQKKKVLKVRKSQRSRQKKTTSQKKKQKNGKKHQKKKVLKVRKSQRSRQKKTTSQKKKQKNGKKHQKKKVLKVRKSQRSRQKKTTSQKKKQKNGKKHQKKKVLKVRKSQRSRQKKTTSQKKKQKNGKKHQKKKVLKVRKSQRSRQKKTTSQKKKQKNGKKHQKKKVLKVRKSQRSRQKKTT
HUMAN24594	HUMAN24594_1to37	2.11559	0.653338209514	PEVSSKGATISKKGFKKAVVKTQKKEGKKRKRTRKEPEVSSKGATISKKGFKKAVVKTQKKEGKKRKRTRKEPEVSSKGATISKKGFKKAVVKTQKKEGKKRKRTRKEPEVSSKGATISKKGFKKAVVKTQKKEGKKRKRTRKEPEVSSKGATISKKGFKKAVVKTQKKEGKKRKRTRKEPEVSSKGATISKKGFKKAVVKTQKKEGKKRKRTRKEPEVSSKGATISKKGFKKAVVKTQKKEGKKRKRTRKEPEVS
HUMAN24601	HUMAN24601_94to215	2.68345	0.82870710937	GTLVQTKGTGASGSFKLNKKASSVETKPGASKVATKTKATGASKKLKKATGASKKSVKTPKKAKKPAATRKSSKNPKKPKTVKPKKVAKSPAKAKAVKPKAAKARVTKPKTAKPKKAAPKKKGTLVQTKGTGASGSFKLNKKASSVETKPGASKVATKTKATGASKKLKKATGASKKSVKTPKKAKKPAATRKSSKNPKKPKTVKPKKVAKSPAKAKAVKPKAAKARVTKPKTAKPKKAAPKKKGTLVQTKGTGAS
HUMAN24607	HUMAN24607_1to35	2.27532	0.702666763955	PEPSKSAPAPKKGSKKAITKAQKKDGKKRKRSRKPEPSKSAPAPKKGSKKAITKAQKKDGKKRKRSRKPEPSKSAPAPKKGSKKAITKAQKKDGKKRKRSRKPEPSKSAPAPKKGSKKAITKAQKKDGKKRKRSRKPEPSKSAPAPKKGSKKAITKAQKKDGKKRKRSRKPEPSKSAPAPKKGSKKAITKAQKKDGKKRKRSRKPEPSKSAPAPKKGSKKAITKAQKKDGKKRKRSRKPEPSKSAPAPKKGSKKAI
HUMAN24609	HUMAN24609_91to213	3.11105	0.96075732088	GTLVQTKGTGASGSFKLNKKAASGEAKPKVKKAGGTKPKKPVGAAKKPKKAAGGATPKKSAKKTPKKAKKPAAATVTKKVAKSPKKAKVAKPKKAAKSAAKAVKPKAAKPKVVKPKKAAPKKKGTLVQTKGTGASGSFKLNKKAASGEAKPKVKKAGGTKPKKPVGAAKKPKKAAGGATPKKSAKKTPKKAKKPAAATVTKKVAKSPKKAKVAKPKKAAKSAAKAVKPKAAKPKVVKPKKAAPKKKGTLVQTKGTG
HUMAN24613	HUMAN24613_1to35	2.18728	0.675477244435	PEPAKSAPAPKKGSKKAVTKAQKKDGKKRKRSRKPEPAKSAPAPKKGSKKAVTKAQKKDGKKRKRSRKPEPAKSAPAPKKGSKKAVTKAQKKDGKKRKRSRKPEPAKSAPAPKKGSKKAVTKAQKKDGKKRKRSRKPEPAKSAPAPKKGSKKAVTKAQKKDGKKRKRSRKPEPAKSAPAPKKGSKKAVTKAQKKDGKKRKRSRKPEPAKSAPAPKKGSKKAVTKAQKKDGKKRKRSRKPEPAKSAPAPKKGSKKAV
HUMAN24615	HUMAN24615_91to219	3.09145	0.954705633705	GTLVQTKGTGASGSFKLNKKAASGEAKPKAKKAGAAKAKKPAGAAKKPKKATGAATPKKSAKKTPKKAKKPAAAAGAKKAKSPKKAKAAKPKKAPKSPAKAKAVKPKAAKPKTAKPKAAKPKKAAAKKKGTLVQTKGTGASGSFKLNKKAASGEAKPKAKKAGAAKAKKPAGAAKKPKKATGAATPKKSAKKTPKKAKKPAAAAGAKKAKSPKKAKAAKPKKAPKSPAKAKAVKPKAAKPKTAKPKAAKPKKAAAK
HUMAN24626	HUMAN24626_92to221	2.78275	0.859373006274	GTLVQTKGTGASGSFKLNKKAASGEGKPKAKKAGAAKPRKPAGAAKKPKKVAGAATPKKSIKKTPKKVKKPATAAGTKKVAKSAKKVKTPQPKKAAKSPAKAKAPKPKAAKPKSGKPKVTKAKKAAPKKKGTLVQTKGTGASGSFKLNKKAASGEGKPKAKKAGAAKPRKPAGAAKKPKKVAGAATPKKSIKKTPKKVKKPATAAGTKKVAKSAKKVKTPQPKKAAKSPAKAKAPKPKAAKPKSGKPKVTKAKKAA
HUMAN24656	HUMAN24656_1to35	2.17055	0.670311678235	PELAKSAPAPKKGSKKAVTKAQKKDGKKRKRSRKPELAKSAPAPKKGSKKAVTKAQKKDGKKRKRSRKPELAKSAPAPKKGSKKAVTKAQKKDGKKRKRSRKPELAKSAPAPKKGSKKAVTKAQKKDGKKRKRSRKPELAKSAPAPKKGSKKAVTKAQKKDGKKRKRSRKPELAKSAPAPKKGSKKAVTKAQKKDGKKRKRSRKPELAKSAPAPKKGSKKAVTKAQKKDGKKRKRSRKPELAKSAPAPKKGSKKAV
HUMAN24666	HUMAN24666_1to39	1.96551	0.606990990134	SETAPAETATPAPVEKSPAKKKATKKAAGAGAAKRKATSETAPAETATPAPVEKSPAKKKATKKAAGAGAAKRKATSETAPAETATPAPVEKSPAKKKATKKAAGAGAAKRKATSETAPAETATPAPVEKSPAKKKATKKAAGAGAAKRKATSETAPAETATPAPVEKSPAKKKATKKAAGAGAAKRKATSETAPAETATPAPVEKSPAKKKATKKAAGAGAAKRKATSETAPAETATPAPVEKSPAKKKATKKAA
HUMAN24666	HUMAN24666_94to226	3.23812	1.0	GTLVQTKGTGASGSFKLNKKAASGEAKPKAKKAGAAKAKKPAGATPKKAKKAAGAKKAVKKTPKKAKKPAAAGVKKVAKSPKKAKAAAKPKKATKSPAKPKAVKPKAAKPKAAKPKAAKPKAAKAKKAAAKKKGTLVQTKGTGASGSFKLNKKAASGEAKPKAKKAGAAKAKKPAGATPKKAKKAAGAKKAVKKTPKKAKKPAAAGVKKVAKSPKKAKAAAKPKKATKSPAKPKAVKPKAAKPKAAKPKAAKPKAA
HUMAN24671	HUMAN24671_1to35	2.14762	0.663229852418	PDPAKSAPAPKKGSKKAVTKAQKKDGKKRKRSRKPDPAKSAPAPKKGSKKAVTKAQKKDGKKRKRSRKPDPAKSAPAPKKGSKKAVTKAQKKDGKKRKRSRKPDPAKSAPAPKKGSKKAVTKAQKKDGKKRKRSRKPDPAKSAPAPKKGSKKAVTKAQKKDGKKRKRSRKPDPAKSAPAPKKGSKKAVTKAQKKDGKKRKRSRKPDPAKSAPAPKKGSKKAVTKAQKKDGKKRKRSRKPDPAKSAPAPKKGSKKAV
HUMAN25475	HUMAN25475_272to306	1.94129	0.599510501914	DLSKLQTRKMKGLKKRPAERITEDHEKKSKRIKKNDLSKLQTRKMKGLKKRPAERITEDHEKKSKRIKKNDLSKLQTRKMKGLKKRPAERITEDHEKKSKRIKKNDLSKLQTRKMKGLKKRPAERITEDHEKKSKRIKKNDLSKLQTRKMKGLKKRPAERITEDHEKKSKRIKKNDLSKLQTRKMKGLKKRPAERITEDHEKKSKRIKKNDLSKLQTRKMKGLKKRPAERITEDHEKKSKRIKKNDLSKLQTRKMK
HUMAN27974	HUMAN27974_1to38	2.29394	0.708416426349	AKNKLRGPKSRNVFHIASQKNFKAKNKAKPVTTNLKKAKNKLRGPKSRNVFHIASQKNFKAKNKAKPVTTNLKKAKNKLRGPKSRNVFHIASQKNFKAKNKAKPVTTNLKKAKNKLRGPKSRNVFHIASQKNFKAKNKAKPVTTNLKKAKNKLRGPKSRNVFHIASQKNFKAKNKAKPVTTNLKKAKNKLRGPKSRNVFHIASQKNFKAKNKAKPVTTNLKKAKNKLRGPKSRNVFHIASQKNFKAKNKAKPVTTN
HUMAN28492	HUMAN28492_1to33	2.03044	0.627041069406	KPKMKYSTNKISTAKWKNTASKALCFKLGKSQKPKMKYSTNKISTAKWKNTASKALCFKLGKSQKPKMKYSTNKISTAKWKNTASKALCFKLGKSQKPKMKYSTNKISTAKWKNTASKALCFKLGKSQKPKMKYSTNKISTAKWKNTASKALCFKLGKSQKPKMKYSTNKISTAKWKNTASKALCFKLGKSQKPKMKYSTNKISTAKWKNTASKALCFKLGKSQKPKMKYSTNKISTAKWKNTASKALCFKLGKSQ
