## Supplementary File 5 for "Discovering molecular features of intrinsically disordered regions by using evolution for contrastive learning": filter_124_idr_activations.txt

HUMAN18499	HUMAN18499_668to705	1.11544	0.727241370011	LLEQQRLDYESKLEALQKQMDSRYYPEVNEEEEEPEDLLEQQRLDYESKLEALQKQMDSRYYPEVNEEEEEPEDLLEQQRLDYESKLEALQKQMDSRYYPEVNEEEEEPEDLLEQQRLDYESKLEALQKQMDSRYYPEVNEEEEEPEDLLEQQRLDYESKLEALQKQMDSRYYPEVNEEEEEPEDLLEQQRLDYESKLEALQKQMDSRYYPEVNEEEEEPEDLLEQQRLDYESKLEALQKQMDSRYYPEVNEEEEE
HUMAN01196	HUMAN01196_387to446	1.09523	0.714067815329	RNLAKQKAEAQRRLYGQNSIKRLLPGSSDWEQQRHQLERRKEELKERLAQVRKQISREEHRNLAKQKAEAQRRLYGQNSIKRLLPGSSDWEQQRHQLERRKEELKERLAQVRKQISREEHRNLAKQKAEAQRRLYGQNSIKRLLPGSSDWEQQRHQLERRKEELKERLAQVRKQISREEHRNLAKQKAEAQRRLYGQNSIKRLLPGSSDWEQQRHQLERRKEELKERLAQVRKQISREEHRNLAKQKAEAQRRLYG
HUMAN02575	HUMAN02575_188to237	1.3142	0.85683179181	KKRKEEEERRRREEEERERLQKEEEKRRREEEERLRREEEERRRIEEERLKKRKEEEERRRREEEERERLQKEEEKRRREEEERLRREEEERRRIEEERLKKRKEEEERRRREEEERERLQKEEEKRRREEEERLRREEEERRRIEEERLKKRKEEEERRRREEEERERLQKEEEKRRREEEERLRREEEERRRIEEERLKKRKEEEERRRREEEERERLQKEEEKRRREEEERLRREEEERRRIEEERLKKRKEE
HUMAN03642	HUMAN03642_63to92	1.16882	0.762047422341	LEKLEKMHQAAQNTIRQQEMAEKDQRQITHLEKLEKMHQAAQNTIRQQEMAEKDQRQITHLEKLEKMHQAAQNTIRQQEMAEKDQRQITHLEKLEKMHQAAQNTIRQQEMAEKDQRQITHLEKLEKMHQAAQNTIRQQEMAEKDQRQITHLEKLEKMHQAAQNTIRQQEMAEKDQRQITHLEKLEKMHQAAQNTIRQQEMAEKDQRQITHLEKLEKMHQAAQNTIRQQEMAEKDQRQITHLEKLEKMHQAAQNTIR
HUMAN04165	HUMAN04165_316to349	1.47801	0.963628084132	HKEARQRRKELRKKQLAEQEELERQMKELQAANEHKEARQRRKELRKKQLAEQEELERQMKELQAANEHKEARQRRKELRKKQLAEQEELERQMKELQAANEHKEARQRRKELRKKQLAEQEELERQMKELQAANEHKEARQRRKELRKKQLAEQEELERQMKELQAANEHKEARQRRKELRKKQLAEQEELERQMKELQAANEHKEARQRRKELRKKQLAEQEELERQMKELQAANEHKEARQRRKELRKKQLAE
HUMAN05367	HUMAN05367_271to316	1.0924	0.71222308554	RLQEEREDEEASQEEMSTRFEKEKKESLFVVSGDTFHSFPHSDFEDRLQEEREDEEASQEEMSTRFEKEKKESLFVVSGDTFHSFPHSDFEDRLQEEREDEEASQEEMSTRFEKEKKESLFVVSGDTFHSFPHSDFEDRLQEEREDEEASQEEMSTRFEKEKKESLFVVSGDTFHSFPHSDFEDRLQEEREDEEASQEEMSTRFEKEKKESLFVVSGDTFHSFPHSDFEDRLQEEREDEEASQEEMSTRFEKEKKE
HUMAN09126	HUMAN09126_432to724	1.27306	0.830006770357	EKIHEQEKIREEEKRQEQEEMWRQEEKIREQEEIWRQKEKMHEQEEKIRKQEEKVWRQEEKIREQEEKIREQEEKMWRQEEKIREQEEMWREEEKMHEQEKIWEEEKRQEQEDKMWRQEEKIREQEEKEQEEKIREQEEKIREQEEMTQEQEEKMGEQEEKMCEQEEKMQEQEETMWRQEEKIREQEKKIREQEEKIREQEEMMQEQEEKMWEQEEKMCEQEEKMQEQEEKMRRQEEKMWEQEVRLRQQEEKMQEH
HUMAN09295	HUMAN09295_103to169	1.16295	0.758217985583	RERQAQAQESEEEEESRSTRTLEQEIERLREEGSRQLEEQQRLIREQIRQERDQRLRGKAENTEGQGRERQAQAQESEEEEESRSTRTLEQEIERLREEGSRQLEEQQRLIREQIRQERDQRLRGKAENTEGQGRERQAQAQESEEEEESRSTRTLEQEIERLREEGSRQLEEQQRLIREQIRQERDQRLRGKAENTEGQGRERQAQAQESEEEEESRSTRTLEQEIERLREEGSRQLEEQQRLIREQIRQERDQR
HUMAN11116	HUMAN11116_258to294	1.08594	0.708012422761	FEQEQEVKKQQEIRAQEKKRLREEEERLMEAEKAKPDFEQEQEVKKQQEIRAQEKKRLREEEERLMEAEKAKPDFEQEQEVKKQQEIRAQEKKRLREEEERLMEAEKAKPDFEQEQEVKKQQEIRAQEKKRLREEEERLMEAEKAKPDFEQEQEVKKQQEIRAQEKKRLREEEERLMEAEKAKPDFEQEQEVKKQQEIRAQEKKRLREEEERLMEAEKAKPDFEQEQEVKKQQEIRAQEKKRLREEEERLMEAEKA
HUMAN11665	HUMAN11665_51to81	1.40945	0.918929741171	YFQLERDKIHTFWEITRRQLEEKKAELRNKDYFQLERDKIHTFWEITRRQLEEKKAELRNKDYFQLERDKIHTFWEITRRQLEEKKAELRNKDYFQLERDKIHTFWEITRRQLEEKKAELRNKDYFQLERDKIHTFWEITRRQLEEKKAELRNKDYFQLERDKIHTFWEITRRQLEEKKAELRNKDYFQLERDKIHTFWEITRRQLEEKKAELRNKDYFQLERDKIHTFWEITRRQLEEKKAELRNKDYFQLERDK
HUMAN12308	HUMAN12308_547to595	1.08977	0.710506441476	ELNSFLESQKREYKLRKEQLKEELNENQSTPKKEKQEWLSKQKENIQHFELNSFLESQKREYKLRKEQLKEELNENQSTPKKEKQEWLSKQKENIQHFELNSFLESQKREYKLRKEQLKEELNENQSTPKKEKQEWLSKQKENIQHFELNSFLESQKREYKLRKEQLKEELNENQSTPKKEKQEWLSKQKENIQHFELNSFLESQKREYKLRKEQLKEELNENQSTPKKEKQEWLSKQKENIQHFELNSFLESQKR
HUMAN19782	HUMAN19782_87to193	1.20131	0.783229210571	ELRQLQEEMQREREAEIRQLLRWKEAEQRQLQQLLHRERDGVVRQARELQRQLAEELVNRGHCSRPGASEVSAAQCRCRLQEVLAQLRWQTDGEQAARIRYLQAALEELRQLQEEMQREREAEIRQLLRWKEAEQRQLQQLLHRERDGVVRQARELQRQLAEELVNRGHCSRPGASEVSAAQCRCRLQEVLAQLRWQTDGEQAARIRYLQAALEELRQLQEEMQREREAEIRQLLRWKEAEQRQLQQLLHRERDGV
HUMAN19788	HUMAN19788_47to193	1.15556	0.753403345758	WRAERRRFAARERQLREEAERERRQLADRLRSKWEAQRSRELRQLQEEMQREREAEIRQLLRWKEAEQRQLQQLLHRERDGVVRQARELQRQLAEELVNRGHCSRPGASEVSAAQCRCRLQEVLAQLRWQTDGEQAARIRYLQAALEWRAERRRFAARERQLREEAERERRQLADRLRSKWEAQRSRELRQLQEEMQREREAEIRQLLRWKEAEQRQLQQLLHRERDGVVRQARELQRQLAEELVNRGHCSRPGAS
HUMAN21563	HUMAN21563_295to335	1.07835	0.703060681467	ELRLYKQQVKKLEKALKKNVKLQELINHKKAEDTEKKDEPSELRLYKQQVKKLEKALKKNVKLQELINHKKAEDTEKKDEPSELRLYKQQVKKLEKALKKNVKLQELINHKKAEDTEKKDEPSELRLYKQQVKKLEKALKKNVKLQELINHKKAEDTEKKDEPSELRLYKQQVKKLEKALKKNVKLQELINHKKAEDTEKKDEPSELRLYKQQVKKLEKALKKNVKLQELINHKKAEDTEKKDEPSELRLYKQQVK
HUMAN23322	HUMAN23322_419to457	1.53379	1.0	YQEKYQELLEREDFFPDYEENGTDLSGAGDPYLDDIDDEYQEKYQELLEREDFFPDYEENGTDLSGAGDPYLDDIDDEYQEKYQELLEREDFFPDYEENGTDLSGAGDPYLDDIDDEYQEKYQELLEREDFFPDYEENGTDLSGAGDPYLDDIDDEYQEKYQELLEREDFFPDYEENGTDLSGAGDPYLDDIDDEYQEKYQELLEREDFFPDYEENGTDLSGAGDPYLDDIDDEYQEKYQELLEREDFFPDYEENG
HUMAN23851	HUMAN23851_579to608	1.18394	0.771906914321	KIRQFEEQFERERNSKPSYSDIAANPKVLKKIRQFEEQFERERNSKPSYSDIAANPKVLKKIRQFEEQFERERNSKPSYSDIAANPKVLKKIRQFEEQFERERNSKPSYSDIAANPKVLKKIRQFEEQFERERNSKPSYSDIAANPKVLKKIRQFEEQFERERNSKPSYSDIAANPKVLKKIRQFEEQFERERNSKPSYSDIAANPKVLKKIRQFEEQFERERNSKPSYSDIAANPKVLKKIRQFEEQFERERNSK
HUMAN24294	HUMAN24294_1821to1861	1.15091	0.750365662207	SSKDKMGKGVDGTYKKALQEAAARFEELKAQKELRQLQEDRSSKDKMGKGVDGTYKKALQEAAARFEELKAQKELRQLQEDRSSKDKMGKGVDGTYKKALQEAAARFEELKAQKELRQLQEDRSSKDKMGKGVDGTYKKALQEAAARFEELKAQKELRQLQEDRSSKDKMGKGVDGTYKKALQEAAARFEELKAQKELRQLQEDRSSKDKMGKGVDGTYKKALQEAAARFEELKAQKELRQLQEDRSSKDKMGKGV
HUMAN25378	HUMAN25378_104to144	1.33224	0.868589563982	EKDRQRKKSHLRAQMENPDLDLEEQQRIDRELRRLEEQKRIEKDRQRKKSHLRAQMENPDLDLEEQQRIDRELRRLEEQKRIEKDRQRKKSHLRAQMENPDLDLEEQQRIDRELRRLEEQKRIEKDRQRKKSHLRAQMENPDLDLEEQQRIDRELRRLEEQKRIEKDRQRKKSHLRAQMENPDLDLEEQQRIDRELRRLEEQKRIEKDRQRKKSHLRAQMENPDLDLEEQQRIDRELRRLEEQKRIEKDRQRKKSH
HUMAN26779	HUMAN26779_289to324	1.15508	0.753085773989	AKKEAEKKAKAEAKRKEQEAKEKQRQAELEAARLAKAKKEAEKKAKAEAKRKEQEAKEKQRQAELEAARLAKAKKEAEKKAKAEAKRKEQEAKEKQRQAELEAARLAKAKKEAEKKAKAEAKRKEQEAKEKQRQAELEAARLAKAKKEAEKKAKAEAKRKEQEAKEKQRQAELEAARLAKAKKEAEKKAKAEAKRKEQEAKEKQRQAELEAARLAKAKKEAEKKAKAEAKRKEQEAKEKQRQAELEAARLAKAKKE
HUMAN28038	HUMAN28038_270to299	1.08657	0.708417742578	LEEELLRAKIEVEKLKAIRLRHDLPEYNSLLEEELLRAKIEVEKLKAIRLRHDLPEYNSLLEEELLRAKIEVEKLKAIRLRHDLPEYNSLLEEELLRAKIEVEKLKAIRLRHDLPEYNSLLEEELLRAKIEVEKLKAIRLRHDLPEYNSLLEEELLRAKIEVEKLKAIRLRHDLPEYNSLLEEELLRAKIEVEKLKAIRLRHDLPEYNSLLEEELLRAKIEVEKLKAIRLRHDLPEYNSLLEEELLRAKIEVEKLK
HUMAN28974	HUMAN28974_661to690	1.07491	0.700819336716	VQLMAAEKKSKAELEDLRQRLKDLEDKEKKVQLMAAEKKSKAELEDLRQRLKDLEDKEKKVQLMAAEKKSKAELEDLRQRLKDLEDKEKKVQLMAAEKKSKAELEDLRQRLKDLEDKEKKVQLMAAEKKSKAELEDLRQRLKDLEDKEKKVQLMAAEKKSKAELEDLRQRLKDLEDKEKKVQLMAAEKKSKAELEDLRQRLKDLEDKEKKVQLMAAEKKSKAELEDLRQRLKDLEDKEKKVQLMAAEKKSKAELED
HUMAN29929	HUMAN29929_3029to3060	1.07714	0.702270404977	IQEEVLAQQRAEQQRRELAQNASSDTPMDPVTIQEEVLAQQRAEQQRRELAQNASSDTPMDPVTIQEEVLAQQRAEQQRRELAQNASSDTPMDPVTIQEEVLAQQRAEQQRRELAQNASSDTPMDPVTIQEEVLAQQRAEQQRRELAQNASSDTPMDPVTIQEEVLAQQRAEQQRRELAQNASSDTPMDPVTIQEEVLAQQRAEQQRRELAQNASSDTPMDPVTIQEEVLAQQRAEQQRRELAQNASSDTPMDPVT
