## Supplementary File 5 for "Discovering molecular features of intrinsically disordered regions by using evolution for contrastive learning": filter_125_idr_activations.txt

HUMAN01028	HUMAN01028_1to43	1.13967	0.71538990755	GLPEPGPLRLLALLLLLLLLLLLQLQHLAAAAADPLLGGQGPGLPEPGPLRLLALLLLLLLLLLLQLQHLAAAAADPLLGGQGPGLPEPGPLRLLALLLLLLLLLLLQLQHLAAAAADPLLGGQGPGLPEPGPLRLLALLLLLLLLLLLQLQHLAAAAADPLLGGQGPGLPEPGPLRLLALLLLLLLLLLLQLQHLAAAAADPLLGGQGPGLPEPGPLRLLALLLLLLLLLLLQLQHLAAAAADPLLGGQGPGLPE
HUMAN01261	HUMAN01261_1to34	1.19918	0.752740776304	ARLRDCLPRLMLTLRSLLFWSLVYCYCGLCASIARLRDCLPRLMLTLRSLLFWSLVYCYCGLCASIARLRDCLPRLMLTLRSLLFWSLVYCYCGLCASIARLRDCLPRLMLTLRSLLFWSLVYCYCGLCASIARLRDCLPRLMLTLRSLLFWSLVYCYCGLCASIARLRDCLPRLMLTLRSLLFWSLVYCYCGLCASIARLRDCLPRLMLTLRSLLFWSLVYCYCGLCASIARLRDCLPRLMLTLRSLLFWSLVYC
HUMAN01288	HUMAN01288_1to32	1.15458	0.724748071871	VCVLVLAAAAGAVAVFLILRIWVVLRSMDVTVCVLVLAAAAGAVAVFLILRIWVVLRSMDVTVCVLVLAAAAGAVAVFLILRIWVVLRSMDVTVCVLVLAAAAGAVAVFLILRIWVVLRSMDVTVCVLVLAAAAGAVAVFLILRIWVVLRSMDVTVCVLVLAAAAGAVAVFLILRIWVVLRSMDVTVCVLVLAAAAGAVAVFLILRIWVVLRSMDVTVCVLVLAAAAGAVAVFLILRIWVVLRSMDVTVCVLVLAA
HUMAN03736	HUMAN03736_1to48	1.25468	0.787579622219	PVIAGGILAALLLLIVVVLCLYFKIHNALKAAKEPEAVAVKNHNPDKPVIAGGILAALLLLIVVVLCLYFKIHNALKAAKEPEAVAVKNHNPDKPVIAGGILAALLLLIVVVLCLYFKIHNALKAAKEPEAVAVKNHNPDKPVIAGGILAALLLLIVVVLCLYFKIHNALKAAKEPEAVAVKNHNPDKPVIAGGILAALLLLIVVVLCLYFKIHNALKAAKEPEAVAVKNHNPDKPVIAGGILAALLLLIVVVLCL
HUMAN04148	HUMAN04148_1to36	1.2011	0.753945754075	ATLWGGLLRLGSLLSLSCLALSVLLLAQLSDAAKNATLWGGLLRLGSLLSLSCLALSVLLLAQLSDAAKNATLWGGLLRLGSLLSLSCLALSVLLLAQLSDAAKNATLWGGLLRLGSLLSLSCLALSVLLLAQLSDAAKNATLWGGLLRLGSLLSLSCLALSVLLLAQLSDAAKNATLWGGLLRLGSLLSLSCLALSVLLLAQLSDAAKNATLWGGLLRLGSLLSLSCLALSVLLLAQLSDAAKNATLWGGLLRLG
HUMAN04918	HUMAN04918_1to30	1.14127	0.716392471804	ALTAHPSCLLALLVAGLAQGIRGPLRAQDALTAHPSCLLALLVAGLAQGIRGPLRAQDALTAHPSCLLALLVAGLAQGIRGPLRAQDALTAHPSCLLALLVAGLAQGIRGPLRAQDALTAHPSCLLALLVAGLAQGIRGPLRAQDALTAHPSCLLALLVAGLAQGIRGPLRAQDALTAHPSCLLALLVAGLAQGIRGPLRAQDALTAHPSCLLALLVAGLAQGIRGPLRAQDALTAHPSCLLALLVAGLAQGIRGP
HUMAN05737	HUMAN05737_1to41	1.1484	0.720864501024	AATGTAAAAATGRLLLLLLVGLTAPALALAGYIEALAANAAATGTAAAAATGRLLLLLLVGLTAPALALAGYIEALAANAAATGTAAAAATGRLLLLLLVGLTAPALALAGYIEALAANAAATGTAAAAATGRLLLLLLVGLTAPALALAGYIEALAANAAATGTAAAAATGRLLLLLLVGLTAPALALAGYIEALAANAAATGTAAAAATGRLLLLLLVGLTAPALALAGYIEALAANAAATGTAAAAATGRLLL
HUMAN07208	HUMAN07208_1to39	1.17022	0.73456157307	VGQMYCYPGSHLARALTRALALALVLALLVGPFLSGLAVGQMYCYPGSHLARALTRALALALVLALLVGPFLSGLAVGQMYCYPGSHLARALTRALALALVLALLVGPFLSGLAVGQMYCYPGSHLARALTRALALALVLALLVGPFLSGLAVGQMYCYPGSHLARALTRALALALVLALLVGPFLSGLAVGQMYCYPGSHLARALTRALALALVLALLVGPFLSGLAVGQMYCYPGSHLARALTRALALALVLAL
HUMAN07382	HUMAN07382_1to33	1.19436	0.749716471417	RSEGAAPGPAAPLCGALSLLLGALLGKVIEGHRSEGAAPGPAAPLCGALSLLLGALLGKVIEGHRSEGAAPGPAAPLCGALSLLLGALLGKVIEGHRSEGAAPGPAAPLCGALSLLLGALLGKVIEGHRSEGAAPGPAAPLCGALSLLLGALLGKVIEGHRSEGAAPGPAAPLCGALSLLLGALLGKVIEGHRSEGAAPGPAAPLCGALSLLLGALLGKVIEGHRSEGAAPGPAAPLCGALSLLLGALLGKVIEGH
HUMAN07570	HUMAN07570_1to39	1.13921	0.715095753192	APLLLQLAVLGAALAAAALVLISIVAFTTATKMPALHRAPLLLQLAVLGAALAAAALVLISIVAFTTATKMPALHRAPLLLQLAVLGAALAAAALVLISIVAFTTATKMPALHRAPLLLQLAVLGAALAAAALVLISIVAFTTATKMPALHRAPLLLQLAVLGAALAAAALVLISIVAFTTATKMPALHRAPLLLQLAVLGAALAAAALVLISIVAFTTATKMPALHRAPLLLQLAVLGAALAAAALVLISIVAFT
HUMAN07977	HUMAN07977_31to60	1.31818	0.827440268931	HLLVLAVSQLWLAVVVVPLAVSVACLNSDCHLLVLAVSQLWLAVVVVPLAVSVACLNSDCHLLVLAVSQLWLAVVVVPLAVSVACLNSDCHLLVLAVSQLWLAVVVVPLAVSVACLNSDCHLLVLAVSQLWLAVVVVPLAVSVACLNSDCHLLVLAVSQLWLAVVVVPLAVSVACLNSDCHLLVLAVSQLWLAVVVVPLAVSVACLNSDCHLLVLAVSQLWLAVVVVPLAVSVACLNSDCHLLVLAVSQLWLAVVV
HUMAN09909	HUMAN09909_881to916	1.37757	0.864720498735	EAEFRRAKVCKIAALIAAAACTVILVIVVPICTMKSEAEFRRAKVCKIAALIAAAACTVILVIVVPICTMKSEAEFRRAKVCKIAALIAAAACTVILVIVVPICTMKSEAEFRRAKVCKIAALIAAAACTVILVIVVPICTMKSEAEFRRAKVCKIAALIAAAACTVILVIVVPICTMKSEAEFRRAKVCKIAALIAAAACTVILVIVVPICTMKSEAEFRRAKVCKIAALIAAAACTVILVIVVPICTMKSEAEF
HUMAN10465	HUMAN10465_1to30	1.2963	0.813706530481	AASCLVLLALCLLLPLLLLGGWKRWRRGRAASCLVLLALCLLLPLLLLGGWKRWRRGRAASCLVLLALCLLLPLLLLGGWKRWRRGRAASCLVLLALCLLLPLLLLGGWKRWRRGRAASCLVLLALCLLLPLLLLGGWKRWRRGRAASCLVLLALCLLLPLLLLGGWKRWRRGRAASCLVLLALCLLLPLLLLGGWKRWRRGRAASCLVLLALCLLLPLLLLGGWKRWRRGRAASCLVLLALCLLLPLLLLGGWKR
HUMAN11584	HUMAN11584_1to40	1.26209	0.792230942674	EPHVLGAVLYWLLLPCALLAACLLRFSGLSLVYLLFLLLEPHVLGAVLYWLLLPCALLAACLLRFSGLSLVYLLFLLLEPHVLGAVLYWLLLPCALLAACLLRFSGLSLVYLLFLLLEPHVLGAVLYWLLLPCALLAACLLRFSGLSLVYLLFLLLEPHVLGAVLYWLLLPCALLAACLLRFSGLSLVYLLFLLLEPHVLGAVLYWLLLPCALLAACLLRFSGLSLVYLLFLLLEPHVLGAVLYWLLLPCALLAAC
HUMAN15500	HUMAN15500_1to32	1.11762	0.701548040622	AAAWTVVLVTLVLGLAVAGPVPTSKPTTTGKAAAWTVVLVTLVLGLAVAGPVPTSKPTTTGKAAAWTVVLVTLVLGLAVAGPVPTSKPTTTGKAAAWTVVLVTLVLGLAVAGPVPTSKPTTTGKAAAWTVVLVTLVLGLAVAGPVPTSKPTTTGKAAAWTVVLVTLVLGLAVAGPVPTSKPTTTGKAAAWTVVLVTLVLGLAVAGPVPTSKPTTTGKAAAWTVVLVTLVLGLAVAGPVPTSKPTTTGKAAAWTVVL
HUMAN17113	HUMAN17113_28to64	1.29592	0.813467076412	PKSGPSLVPGKTPTVRAALICLTLVLVASVLLQAVLYPKSGPSLVPGKTPTVRAALICLTLVLVASVLLQAVLYPKSGPSLVPGKTPTVRAALICLTLVLVASVLLQAVLYPKSGPSLVPGKTPTVRAALICLTLVLVASVLLQAVLYPKSGPSLVPGKTPTVRAALICLTLVLVASVLLQAVLYPKSGPSLVPGKTPTVRAALICLTLVLVASVLLQAVLYPKSGPSLVPGKTPTVRAALICLTLVLVASVLLQA
HUMAN17220	HUMAN17220_1to60	1.27389	0.799636134577	WLPLVLLLAVLLLAVLCKVYLGLFSGSSPNPFSEDVKRPPAPLVTDKEARKKVLKQAFSWLPLVLLLAVLLLAVLCKVYLGLFSGSSPNPFSEDVKRPPAPLVTDKEARKKVLKQAFSWLPLVLLLAVLLLAVLCKVYLGLFSGSSPNPFSEDVKRPPAPLVTDKEARKKVLKQAFSWLPLVLLLAVLLLAVLCKVYLGLFSGSSPNPFSEDVKRPPAPLVTDKEARKKVLKQAFSWLPLVLLLAVLLLAVLCKVY
HUMAN19215	HUMAN19215_296to325	1.17622	0.738332076698	QKKNRKMLVILILFVIIIVLIVVLVGVKSRQKKNRKMLVILILFVIIIVLIVVLVGVKSRQKKNRKMLVILILFVIIIVLIVVLVGVKSRQKKNRKMLVILILFVIIIVLIVVLVGVKSRQKKNRKMLVILILFVIIIVLIVVLVGVKSRQKKNRKMLVILILFVIIIVLIVVLVGVKSRQKKNRKMLVILILFVIIIVLIVVLVGVKSRQKKNRKMLVILILFVIIIVLIVVLVGVKSRQKKNRKMLVILILFVI
HUMAN19561	HUMAN19561_1to30	1.12199	0.704291286296	GRRDAQLLAALLVLGLCALAGSEKPSPCQGRRDAQLLAALLVLGLCALAGSEKPSPCQGRRDAQLLAALLVLGLCALAGSEKPSPCQGRRDAQLLAALLVLGLCALAGSEKPSPCQGRRDAQLLAALLVLGLCALAGSEKPSPCQGRRDAQLLAALLVLGLCALAGSEKPSPCQGRRDAQLLAALLVLGLCALAGSEKPSPCQGRRDAQLLAALLVLGLCALAGSEKPSPCQGRRDAQLLAALLVLGLCALAGSEK
HUMAN19781	HUMAN19781_1to34	1.59308	1.0	KKKLVVLGLLAVVLVLVIVGLCLWLPSASKEPDKKKLVVLGLLAVVLVLVIVGLCLWLPSASKEPDKKKLVVLGLLAVVLVLVIVGLCLWLPSASKEPDKKKLVVLGLLAVVLVLVIVGLCLWLPSASKEPDKKKLVVLGLLAVVLVLVIVGLCLWLPSASKEPDKKKLVVLGLLAVVLVLVIVGLCLWLPSASKEPDKKKLVVLGLLAVVLVLVIVGLCLWLPSASKEPDKKKLVVLGLLAVVLVLVIVGLCLWL
HUMAN19901	HUMAN19901_1to34	1.50032	0.941773525539	ARGYGATVSLVLLGLGLALAVIVLAVVLSRHQAARGYGATVSLVLLGLGLALAVIVLAVVLSRHQAARGYGATVSLVLLGLGLALAVIVLAVVLSRHQAARGYGATVSLVLLGLGLALAVIVLAVVLSRHQAARGYGATVSLVLLGLGLALAVIVLAVVLSRHQAARGYGATVSLVLLGLGLALAVIVLAVVLSRHQAARGYGATVSLVLLGLGLALAVIVLAVVLSRHQAARGYGATVSLVLLGLGLALAVIVLA
HUMAN19910	HUMAN19910_1to33	1.59099	0.998688614827	KKKLVVLGLLAVVLVLVIVGLCLWLPSASKEPKKKLVVLGLLAVVLVLVIVGLCLWLPSASKEPKKKLVVLGLLAVVLVLVIVGLCLWLPSASKEPKKKLVVLGLLAVVLVLVIVGLCLWLPSASKEPKKKLVVLGLLAVVLVLVIVGLCLWLPSASKEPKKKLVVLGLLAVVLVLVIVGLCLWLPSASKEPKKKLVVLGLLAVVLVLVIVGLCLWLPSASKEPKKKLVVLGLLAVVLVLVIVGLCLWLPSASKEP
HUMAN20433	HUMAN20433_1to37	1.4884	0.934292905605	VQLRKLLRVLTLMKFPCCVLEVLLCALAAAARGQEMVQLRKLLRVLTLMKFPCCVLEVLLCALAAAARGQEMVQLRKLLRVLTLMKFPCCVLEVLLCALAAAARGQEMVQLRKLLRVLTLMKFPCCVLEVLLCALAAAARGQEMVQLRKLLRVLTLMKFPCCVLEVLLCALAAAARGQEMVQLRKLLRVLTLMKFPCCVLEVLLCALAAAARGQEMVQLRKLLRVLTLMKFPCCVLEVLLCALAAAARGQEMVQLR
HUMAN20711	HUMAN20711_1to43	1.16051	0.728467317363	FTVLTRQPCEQAGLKALYRTPTIIALVVLLVSIVVLVSITVIFTVLTRQPCEQAGLKALYRTPTIIALVVLLVSIVVLVSITVIFTVLTRQPCEQAGLKALYRTPTIIALVVLLVSIVVLVSITVIFTVLTRQPCEQAGLKALYRTPTIIALVVLLVSIVVLVSITVIFTVLTRQPCEQAGLKALYRTPTIIALVVLLVSIVVLVSITVIFTVLTRQPCEQAGLKALYRTPTIIALVVLLVSIVVLVSITVIFTVL
HUMAN22506	HUMAN22506_1to31	1.12419	0.705667473727	VLLSLWLIAAALVEVRTSADGQAGNEEMVQVLLSLWLIAAALVEVRTSADGQAGNEEMVQVLLSLWLIAAALVEVRTSADGQAGNEEMVQVLLSLWLIAAALVEVRTSADGQAGNEEMVQVLLSLWLIAAALVEVRTSADGQAGNEEMVQVLLSLWLIAAALVEVRTSADGQAGNEEMVQVLLSLWLIAAALVEVRTSADGQAGNEEMVQVLLSLWLIAAALVEVRTSADGQAGNEEMVQVLLSLWLIAAALVEVR
HUMAN23280	HUMAN23280_1to31	1.22249	0.767373365464	DLIRGVLLRLLLLASSLGPGAVSLRAAIRKDLIRGVLLRLLLLASSLGPGAVSLRAAIRKDLIRGVLLRLLLLASSLGPGAVSLRAAIRKDLIRGVLLRLLLLASSLGPGAVSLRAAIRKDLIRGVLLRLLLLASSLGPGAVSLRAAIRKDLIRGVLLRLLLLASSLGPGAVSLRAAIRKDLIRGVLLRLLLLASSLGPGAVSLRAAIRKDLIRGVLLRLLLLASSLGPGAVSLRAAIRKDLIRGVLLRLLLLASS
HUMAN23351	HUMAN23351_1to34	1.13394	0.711792858462	EPLAAYPLKCSGPRAKVFAVLLSIVLCTVTLFLEPLAAYPLKCSGPRAKVFAVLLSIVLCTVTLFLEPLAAYPLKCSGPRAKVFAVLLSIVLCTVTLFLEPLAAYPLKCSGPRAKVFAVLLSIVLCTVTLFLEPLAAYPLKCSGPRAKVFAVLLSIVLCTVTLFLEPLAAYPLKCSGPRAKVFAVLLSIVLCTVTLFLEPLAAYPLKCSGPRAKVFAVLLSIVLCTVTLFLEPLAAYPLKCSGPRAKVFAVLLSIV
HUMAN23493	HUMAN23493_1to51	1.19723	0.751520383677	ELCGLGLPRPPMLLALLLATLLAAMLALLTQVALVVQVAEAARAPSVSAKELCGLGLPRPPMLLALLLATLLAAMLALLTQVALVVQVAEAARAPSVSAKELCGLGLPRPPMLLALLLATLLAAMLALLTQVALVVQVAEAARAPSVSAKELCGLGLPRPPMLLALLLATLLAAMLALLTQVALVVQVAEAARAPSVSAKELCGLGLPRPPMLLALLLATLLAAMLALLTQVALVVQVAEAARAPSVSAKELCGLG
HUMAN23511	HUMAN23511_1to36	1.25846	0.789955156239	KALIFAAAGLLLLLPTFCQSGMENDTNNLAKPTLPKALIFAAAGLLLLLPTFCQSGMENDTNNLAKPTLPKALIFAAAGLLLLLPTFCQSGMENDTNNLAKPTLPKALIFAAAGLLLLLPTFCQSGMENDTNNLAKPTLPKALIFAAAGLLLLLPTFCQSGMENDTNNLAKPTLPKALIFAAAGLLLLLPTFCQSGMENDTNNLAKPTLPKALIFAAAGLLLLLPTFCQSGMENDTNNLAKPTLPKALIFAAAGLL
HUMAN24898	HUMAN24898_1to41	1.16528	0.731465057815	QLRLFRRLLLAALLLVIVWTLFGPSGLGEELLSLSLASLLQLRLFRRLLLAALLLVIVWTLFGPSGLGEELLSLSLASLLQLRLFRRLLLAALLLVIVWTLFGPSGLGEELLSLSLASLLQLRLFRRLLLAALLLVIVWTLFGPSGLGEELLSLSLASLLQLRLFRRLLLAALLLVIVWTLFGPSGLGEELLSLSLASLLQLRLFRRLLLAALLLVIVWTLFGPSGLGEELLSLSLASLLQLRLFRRLLLAALLLV
HUMAN27078	HUMAN27078_1to37	1.24887	0.783931314995	ARKLSVLEVLLIIFCLIVVTIDILLLLLVLEETSDTARKLSVLEVLLIIFCLIVVTIDILLLLLVLEETSDTARKLSVLEVLLIIFCLIVVTIDILLLLLVLEETSDTARKLSVLEVLLIIFCLIVVTIDILLLLLVLEETSDTARKLSVLEVLLIIFCLIVVTIDILLLLLVLEETSDTARKLSVLEVLLIIFCLIVVTIDILLLLLVLEETSDTARKLSVLEVLLIIFCLIVVTIDILLLLLVLEETSDTARKL
HUMAN27159	HUMAN27159_1to49	1.14223	0.716992079757	VPMHLLGRLEKPLLLLCCASFLLGLALLGIKTDITPVAYFFLTLGGFFVPMHLLGRLEKPLLLLCCASFLLGLALLGIKTDITPVAYFFLTLGGFFVPMHLLGRLEKPLLLLCCASFLLGLALLGIKTDITPVAYFFLTLGGFFVPMHLLGRLEKPLLLLCCASFLLGLALLGIKTDITPVAYFFLTLGGFFVPMHLLGRLEKPLLLLCCASFLLGLALLGIKTDITPVAYFFLTLGGFFVPMHLLGRLEKPLLLL
HUMAN27738	HUMAN27738_1to33	1.31146	0.823223033805	FLLLPFDSLIVNLLGISLTVLFTLLLVFIIVPFLLLPFDSLIVNLLGISLTVLFTLLLVFIIVPFLLLPFDSLIVNLLGISLTVLFTLLLVFIIVPFLLLPFDSLIVNLLGISLTVLFTLLLVFIIVPFLLLPFDSLIVNLLGISLTVLFTLLLVFIIVPFLLLPFDSLIVNLLGISLTVLFTLLLVFIIVPFLLLPFDSLIVNLLGISLTVLFTLLLVFIIVPFLLLPFDSLIVNLLGISLTVLFTLLLVFIIVP
HUMAN27901	HUMAN27901_1to37	1.16532	0.73149042498	KYSCCALVLAVLGTELLGSLCSTVRSPRFRGRIQQEKYSCCALVLAVLGTELLGSLCSTVRSPRFRGRIQQEKYSCCALVLAVLGTELLGSLCSTVRSPRFRGRIQQEKYSCCALVLAVLGTELLGSLCSTVRSPRFRGRIQQEKYSCCALVLAVLGTELLGSLCSTVRSPRFRGRIQQEKYSCCALVLAVLGTELLGSLCSTVRSPRFRGRIQQEKYSCCALVLAVLGTELLGSLCSTVRSPRFRGRIQQEKYSC
HUMAN29430	HUMAN29430_1to31	1.14678	0.719852657925	RQGLLVLALVLVLVLVLAAGSQVQEWYPRERQGLLVLALVLVLVLVLAAGSQVQEWYPRERQGLLVLALVLVLVLVLAAGSQVQEWYPRERQGLLVLALVLVLVLVLAAGSQVQEWYPRERQGLLVLALVLVLVLVLAAGSQVQEWYPRERQGLLVLALVLVLVLVLAAGSQVQEWYPRERQGLLVLALVLVLVLVLAAGSQVQEWYPRERQGLLVLALVLVLVLVLAAGSQVQEWYPRERQGLLVLALVLVLVLV
HUMAN30008	HUMAN30008_472to524	1.43905	0.903312487859	LSGQIVYVCSSLLAVLLTALCLVLAQWSVPLLSGDLLWTAVVVLLLLLIIGIILSGQIVYVCSSLLAVLLTALCLVLAQWSVPLLSGDLLWTAVVVLLLLLIIGIILSGQIVYVCSSLLAVLLTALCLVLAQWSVPLLSGDLLWTAVVVLLLLLIIGIILSGQIVYVCSSLLAVLLTALCLVLAQWSVPLLSGDLLWTAVVVLLLLLIIGIILSGQIVYVCSSLLAVLLTALCLVLAQWSVPLLSGDLLWTAVVVL
