## Supplementary File 5 for "Discovering molecular features of intrinsically disordered regions by using evolution for contrastive learning": filter_126_idr_activations.txt

HUMAN02557	HUMAN02557_527to565	1.08984	0.837070526465	SDSSENSKENFHESDQCPEECVMFEDEMSENKDNCVKKSDSSENSKENFHESDQCPEECVMFEDEMSENKDNCVKKSDSSENSKENFHESDQCPEECVMFEDEMSENKDNCVKKSDSSENSKENFHESDQCPEECVMFEDEMSENKDNCVKKSDSSENSKENFHESDQCPEECVMFEDEMSENKDNCVKKSDSSENSKENFHESDQCPEECVMFEDEMSENKDNCVKKSDSSENSKENFHESDQCPEECVMFEDEM
HUMAN07404	HUMAN07404_2077to2111	0.995256	0.764420865386	LEEDAQKSAQEGVLGPHTDALSSDSENMPCDEEPLEEDAQKSAQEGVLGPHTDALSSDSENMPCDEEPLEEDAQKSAQEGVLGPHTDALSSDSENMPCDEEPLEEDAQKSAQEGVLGPHTDALSSDSENMPCDEEPLEEDAQKSAQEGVLGPHTDALSSDSENMPCDEEPLEEDAQKSAQEGVLGPHTDALSSDSENMPCDEEPLEEDAQKSAQEGVLGPHTDALSSDSENMPCDEEPLEEDAQKSAQEGVLGPHT
HUMAN01211	HUMAN01211_1to30	1.19024	0.91417863301	ADPEVVVSSCSSHEEENRCNFNQQTSPSEADPEVVVSSCSSHEEENRCNFNQQTSPSEADPEVVVSSCSSHEEENRCNFNQQTSPSEADPEVVVSSCSSHEEENRCNFNQQTSPSEADPEVVVSSCSSHEEENRCNFNQQTSPSEADPEVVVSSCSSHEEENRCNFNQQTSPSEADPEVVVSSCSSHEEENRCNFNQQTSPSEADPEVVVSSCSSHEEENRCNFNQQTSPSEADPEVVVSSCSSHEEENRCNFNQQ
HUMAN01715	HUMAN01715_1to116	1.03713	0.796583677479	SFSEQQCKQPCVPPPCLPKTQEQCQAKAEEVCLPTCQHPCQDKCLVQAQEVCLSQCQESSQEKCPQQGQEPYLPPCQDQCPPQCAEPCQELFQTKCVEVCPQKVQEKCSSPGKGKSFSEQQCKQPCVPPPCLPKTQEQCQAKAEEVCLPTCQHPCQDKCLVQAQEVCLSQCQESSQEKCPQQGQEPYLPPCQDQCPPQCAEPCQELFQTKCVEVCPQKVQEKCSSPGKGKSFSEQQCKQPCVPPPCLPKTQEQCQA
HUMAN02047	HUMAN02047_121to168	0.982031	0.754263742128	QDEGKWDNCLSEDMAENICSSSSSPENTCPREATKKSRHGLDSITSQDQDEGKWDNCLSEDMAENICSSSSSPENTCPREATKKSRHGLDSITSQDQDEGKWDNCLSEDMAENICSSSSSPENTCPREATKKSRHGLDSITSQDQDEGKWDNCLSEDMAENICSSSSSPENTCPREATKKSRHGLDSITSQDQDEGKWDNCLSEDMAENICSSSSSPENTCPREATKKSRHGLDSITSQDQDEGKWDNCLSEDMAE
HUMAN03105	HUMAN03105_152to185	1.0278	0.789418063635	SSFEMASNTDMRWDLEACKSNCSPEPEDIDLLECSSFEMASNTDMRWDLEACKSNCSPEPEDIDLLECSSFEMASNTDMRWDLEACKSNCSPEPEDIDLLECSSFEMASNTDMRWDLEACKSNCSPEPEDIDLLECSSFEMASNTDMRWDLEACKSNCSPEPEDIDLLECSSFEMASNTDMRWDLEACKSNCSPEPEDIDLLECSSFEMASNTDMRWDLEACKSNCSPEPEDIDLLECSSFEMASNTDMRWDLEAC
HUMAN03209	HUMAN03209_1371to1402	1.30197	1.0	SEEEVCSSSFGTSEFSTVDSAQKNFNDYAMNFSEEEVCSSSFGTSEFSTVDSAQKNFNDYAMNFSEEEVCSSSFGTSEFSTVDSAQKNFNDYAMNFSEEEVCSSSFGTSEFSTVDSAQKNFNDYAMNFSEEEVCSSSFGTSEFSTVDSAQKNFNDYAMNFSEEEVCSSSFGTSEFSTVDSAQKNFNDYAMNFSEEEVCSSSFGTSEFSTVDSAQKNFNDYAMNFSEEEVCSSSFGTSEFSTVDSAQKNFNDYAMNF
HUMAN03773	HUMAN03773_1to35	0.961528	0.738515845088	EEEGLECPNSSSEKRYFPESLDSSDGDEEEVLACEEEGLECPNSSSEKRYFPESLDSSDGDEEEVLACEEEGLECPNSSSEKRYFPESLDSSDGDEEEVLACEEEGLECPNSSSEKRYFPESLDSSDGDEEEVLACEEEGLECPNSSSEKRYFPESLDSSDGDEEEVLACEEEGLECPNSSSEKRYFPESLDSSDGDEEEVLACEEEGLECPNSSSEKRYFPESLDSSDGDEEEVLACEEEGLECPNSSSEKRYFP
HUMAN06047	HUMAN06047_273to312	0.930329	0.714552822333	NPMDYPVEDAFCKPQLVKKSYGVENRAYSQEEITQGFEETNPMDYPVEDAFCKPQLVKKSYGVENRAYSQEEITQGFEETNPMDYPVEDAFCKPQLVKKSYGVENRAYSQEEITQGFEETNPMDYPVEDAFCKPQLVKKSYGVENRAYSQEEITQGFEETNPMDYPVEDAFCKPQLVKKSYGVENRAYSQEEITQGFEETNPMDYPVEDAFCKPQLVKKSYGVENRAYSQEEITQGFEETNPMDYPVEDAFCKPQL
HUMAN06101	HUMAN06101_130to165	0.989313	0.759856942261	NPSENSTSSLSTCLINQTLSFNGTSPEIVEKDCVKENPSENSTSSLSTCLINQTLSFNGTSPEIVEKDCVKENPSENSTSSLSTCLINQTLSFNGTSPEIVEKDCVKENPSENSTSSLSTCLINQTLSFNGTSPEIVEKDCVKENPSENSTSSLSTCLINQTLSFNGTSPEIVEKDCVKENPSENSTSSLSTCLINQTLSFNGTSPEIVEKDCVKENPSENSTSSLSTCLINQTLSFNGTSPEIVEKDCVKENPSE
HUMAN07439	HUMAN07439_279to310	1.14243	0.877461053839	NMFPVPNNLHMAQNACECNKDETLCHQSSLKKNMFPVPNNLHMAQNACECNKDETLCHQSSLKKNMFPVPNNLHMAQNACECNKDETLCHQSSLKKNMFPVPNNLHMAQNACECNKDETLCHQSSLKKNMFPVPNNLHMAQNACECNKDETLCHQSSLKKNMFPVPNNLHMAQNACECNKDETLCHQSSLKKNMFPVPNNLHMAQNACECNKDETLCHQSSLKKNMFPVPNNLHMAQNACECNKDETLCHQSSLKK
HUMAN07824	HUMAN07824_1to33	1.11061	0.853023839416	NDPNSCVDNATVCSGASCVVPESNFNNILSVVNDPNSCVDNATVCSGASCVVPESNFNNILSVVNDPNSCVDNATVCSGASCVVPESNFNNILSVVNDPNSCVDNATVCSGASCVVPESNFNNILSVVNDPNSCVDNATVCSGASCVVPESNFNNILSVVNDPNSCVDNATVCSGASCVVPESNFNNILSVVNDPNSCVDNATVCSGASCVVPESNFNNILSVVNDPNSCVDNATVCSGASCVVPESNFNNILSVV
HUMAN08857	HUMAN08857_1600to1632	1.00559	0.772355861848	EKALCPTRENFNSQQKNLSVSCAAASVASSRSSEKALCPTRENFNSQQKNLSVSCAAASVASSRSSEKALCPTRENFNSQQKNLSVSCAAASVASSRSSEKALCPTRENFNSQQKNLSVSCAAASVASSRSSEKALCPTRENFNSQQKNLSVSCAAASVASSRSSEKALCPTRENFNSQQKNLSVSCAAASVASSRSSEKALCPTRENFNSQQKNLSVSCAAASVASSRSSEKALCPTRENFNSQQKNLSVSCAAA
HUMAN12595	HUMAN12595_1to160	1.10206	0.846449980882	TCCQTSFCGYPSFSISGTCGSSCCQPSCCETSCCQPRSCQTSFCGFPSFSTSGTCSSSCCQPSCCETSCCQPSCCETSCCQPSCCQISSCGTGCGIGGGISYGQEGSSGAVSTRIRWCRPDSRVEGTYLPPCCVVSCTPPSCCQLHHAQASCCRPSYCGTCCQTSFCGYPSFSISGTCGSSCCQPSCCETSCCQPRSCQTSFCGFPSFSTSGTCSSSCCQPSCCETSCCQPSCCETSCCQPSCCQISSCGTGCGIG
HUMAN12598	HUMAN12598_1to176	1.18449	0.909761481317	ACCQTSFCGFPSCSTSGTCGSSCCQPSCCETSSCQPRCCETSCCQPSCCQTSFCGFPSFSTGGTCDSSCCQPSCCETSCCQPSCYQTSSCGTGCGIGGGIGYGQEGSSGAVSTRIRWCRPDCRVEGTCLPPCCVVSCTPPSCCQLHHAEASCCRPSYCGQSCCRPVCCCYCSEPTACCQTSFCGFPSCSTSGTCGSSCCQPSCCETSSCQPRCCETSCCQPSCCQTSFCGFPSFSTGGTCDSSCCQPSCCETSCCQ
HUMAN12622	HUMAN12622_1to153	0.989324	0.759865274264	THCCSPCCQPTCCRTTCCRTTCWKPTTVTTCSSTPCCQPSCCVSSCCQPCCRPTCCQNTCCQPTCVTSCCQPSCCSTPCCQPTCCGSSCDQSSSCAPVYCRRTCYYPTTVCLPGCLNQSCGSNCCQPCCRPACCETTCFQPTCVSSCCQPFCTHCCSPCCQPTCCRTTCCRTTCWKPTTVTTCSSTPCCQPSCCVSSCCQPCCRPTCCQNTCCQPTCVTSCCQPSCCSTPCCQPTCCGSSCDQSSSCAPVYCRRTC
HUMAN12625	HUMAN12625_1to169	0.921577	0.707831276763	THCCSPCCQPTCCRTTCWKPTTVTTCSSTPCCQPSCCVSSCCQPCCHPTCCQNTCCRTTCCQPTCVTSCCQPSCCSTPCCQPICCGSSCCGQTSCGSSCCQPSSCAPIYCRRTCYHPTSVYLPGCLNQSCGSSCCQPCCRPACCETTCCRTTCFQPTCVTSCCQPACCTHCCSPCCQPTCCRTTCWKPTTVTTCSSTPCCQPSCCVSSCCQPCCHPTCCQNTCCRTTCCQPTCVTSCCQPSCCSTPCCQPICCGSS
HUMAN13211	HUMAN13211_545to576	1.0984	0.843641729746	ILQNGFNPEEDKCNNCDQELNKKPQDETKESTILQNGFNPEEDKCNNCDQELNKKPQDETKESTILQNGFNPEEDKCNNCDQELNKKPQDETKESTILQNGFNPEEDKCNNCDQELNKKPQDETKESTILQNGFNPEEDKCNNCDQELNKKPQDETKESTILQNGFNPEEDKCNNCDQELNKKPQDETKESTILQNGFNPEEDKCNNCDQELNKKPQDETKESTILQNGFNPEEDKCNNCDQELNKKPQDETKEST
HUMAN16312	HUMAN16312_270to299	1.07594	0.826395491416	CNKKNAVVMDQEPAGNRTVNREDSDEQDPQCNKKNAVVMDQEPAGNRTVNREDSDEQDPQCNKKNAVVMDQEPAGNRTVNREDSDEQDPQCNKKNAVVMDQEPAGNRTVNREDSDEQDPQCNKKNAVVMDQEPAGNRTVNREDSDEQDPQCNKKNAVVMDQEPAGNRTVNREDSDEQDPQCNKKNAVVMDQEPAGNRTVNREDSDEQDPQCNKKNAVVMDQEPAGNRTVNREDSDEQDPQCNKKNAVVMDQEPAGN
HUMAN18349	HUMAN18349_161to192	0.924591	0.710145559171	SRKPSSHRNACPPSPRNCGCGSGGSRSCLLHHSRKPSSHRNACPPSPRNCGCGSGGSRSCLLHHSRKPSSHRNACPPSPRNCGCGSGGSRSCLLHHSRKPSSHRNACPPSPRNCGCGSGGSRSCLLHHSRKPSSHRNACPPSPRNCGCGSGGSRSCLLHHSRKPSSHRNACPPSPRNCGCGSGGSRSCLLHHSRKPSSHRNACPPSPRNCGCGSGGSRSCLLHHSRKPSSHRNACPPSPRNCGCGSGGSRSCLLHH
HUMAN19524	HUMAN19524_302to348	0.936144	0.719019233558	LLDVQRVPSFESFEDDCSQSLCLNKPTMSFKDYIQERSDPVEQGKPVLLDVQRVPSFESFEDDCSQSLCLNKPTMSFKDYIQERSDPVEQGKPVLLDVQRVPSFESFEDDCSQSLCLNKPTMSFKDYIQERSDPVEQGKPVLLDVQRVPSFESFEDDCSQSLCLNKPTMSFKDYIQERSDPVEQGKPVLLDVQRVPSFESFEDDCSQSLCLNKPTMSFKDYIQERSDPVEQGKPVLLDVQRVPSFESFEDDCSQSL
HUMAN19605	HUMAN19605_1to282	1.03481	0.794799896427	AASTMSVCSSACSDSWQVDACPESCCEPHCCALSCCAPAPCLTLVCTPVSRVSSPCCQAACEPSPCQSGCTSSCTPSCCQQSSCQPACCTSSPCQQACCVPVCCKPVCCLPTCSKDSSSCCQQSSCQPTCSEDSSSCCQQSSCHPACCTSSPCQQACCVPVRCKPVCCKPICCVPVCSGASTSCCQQSSCQPACCTTSCCRPSSSVSLLCRPVCRPACCMPVSSCCAPASSCQASCCRPASCVSLLCRPACSRPAC
HUMAN19606	HUMAN19606_1to254	1.03604	0.795748279762	AASTMSICSSACTNSWQVDDCPESCCELPCGTPSCCAPAPCLTLVCTPVSCVSSPCCQAACEPSACQSGCTSSCTPSCCQQSSCQPACCTSSPCQQACCVPVCCKPVCCVPVCCGASSCCQQSSCQPACCASSSCQQSCRVPVCCKAVCCVPTCSESSSSCCQQSSCQPACCTSSPCQQSCCVSVCCKPVCCKSICCVPVCSGASSPCCQQSSCQPACCTSSCCRPSSSVSLLCRPVCSRPASCSFSSGQKSSAAS
HUMAN19607	HUMAN19607_1to221	0.921552	0.707811591262	ATSTMSVCSSAYSDSWQVDACPESCCEPPCCATSCCAPAPCLTLVCTPVSCVSSPCCQAACEPSPCQSGCTSSCTPSCCQQSSCQPACCTSSPCQQACCVPVCCKPVCCVPVCCKPVCCKPICCVPVCSGASSSCCQQSSRQPACCTTSCCRPSSSVSLLCRPVCRSTCCVPIPSCCAPASTCQPSCCRPASCVSLLCRPTCSRLSSACCGLSSGQKSSCATSTMSVCSSAYSDSWQVDACPESCCEPPCCATSCC
HUMAN19614	HUMAN19614_1to258	0.962686	0.739405675504	ADACCTRTYVIAASTMSVCSSDVGHVSRVSSPSTCTGSSWQVDNCQESCCEPRSCASSCCTPSCCAPAPCLALVCAPVSCEPSPCQSGCTDSCTPSCCQQSSCQPACCTSSPCQQACCVPVCCKSNCCPVCCVSICSGASSPCCQQSSCQSACCTFSPCQQACCVPICCKPICCVPVCSGASSLCCQKSSCQPACCTTSCCRPSSSVSLLCRPVCRPACCVPVPSCCVPASSCQPSCCHPASCLSFLCRPACSRLA
HUMAN19616	HUMAN19616_1to249	0.925078	0.710519858367	AASTMSICSSACTDSWRVVDCPESCCEPCCCAPAPSLTLVCTPVSCVSSPCCQTACEPSACQSGYTSSCTTPCYQQSSCQPDCCTSSPCQQACCVPVCCVPVCCVPVCNKPVCFVPTCSESSPSCCQQSSCQPTCCTSSPCQQACCVPVCSKSVCYVPVCSGASTSCCQQSSCQPACCTASCCRPSSSVSLLCHPVCKSTCCVPVPSCGASASSCQPSCCRTASCVSLLCRPVCSRPACYSLCSGQKSAASTMSIC
HUMAN19617	HUMAN19617_1to296	0.952987	0.731955995306	AASTMSVCSSAYSDSWQVDDCPESCCEPPCSAPSCCAPAPSLSLVCTPVSCVSSPCCQAACEPSACQSGCTSSCTPSCCQQSSCQPACCTSSPCQQACCVPVCCKTVCCKPVCCVPVCCGAASSCCRQCQQSSCQPACCTSSSYQQACCVPVCCKTVYCKPICCVPVCSRASSSRCQQPSCQPACCTTSCCRPSSSVSLLCHPVCRSTCCVPVSSCCAPTSSCQSSCCRPASCVSLLCRPASSRLACYSLCSGKKS
HUMAN19623	HUMAN19623_1to235	0.9483	0.728355700335	SVCSSDLSYGSRVCLPGSCDSCSDSWQVDDCPESCCEPPCCAPAPCLSLVCTPVSRVSSPCCRVTCEPSPCQSGCTSSCTPSCCQQSSCQPACCTSSPCQQACCVPVCCKTVCCKPVCCMPVCCGPSSSCCQQSSCQPACCISSPCQQSCCVPVCCKPICCVPVCSGASSLCCQQSSCQPACCTTSCCRPSSSVSLLCRPVCRPARRVPVPSCCVPTSSCQPSCGRLASCGSLLSVCSSDLSYGSRVCLPGSCDSC
HUMAN22506	HUMAN22506_996to1031	1.21799	0.935491804239	GDHCDGEKPESVRACQLPPCNDEPCLGDKSIFCQMEGDHCDGEKPESVRACQLPPCNDEPCLGDKSIFCQMEGDHCDGEKPESVRACQLPPCNDEPCLGDKSIFCQMEGDHCDGEKPESVRACQLPPCNDEPCLGDKSIFCQMEGDHCDGEKPESVRACQLPPCNDEPCLGDKSIFCQMEGDHCDGEKPESVRACQLPPCNDEPCLGDKSIFCQMEGDHCDGEKPESVRACQLPPCNDEPCLGDKSIFCQMEGDHC
HUMAN23976	HUMAN23976_786to816	0.940612	0.722450919926	QESCEKNDPLSLLDDSKFPIEDTPLVPQAPPQESCEKNDPLSLLDDSKFPIEDTPLVPQAPPQESCEKNDPLSLLDDSKFPIEDTPLVPQAPPQESCEKNDPLSLLDDSKFPIEDTPLVPQAPPQESCEKNDPLSLLDDSKFPIEDTPLVPQAPPQESCEKNDPLSLLDDSKFPIEDTPLVPQAPPQESCEKNDPLSLLDDSKFPIEDTPLVPQAPPQESCEKNDPLSLLDDSKFPIEDTPLVPQAPPQESCEKND
HUMAN28016	HUMAN28016_531to564	1.05383	0.809408460773	NACNQPLDDISKCEQNTLLNSLSNGNCNEEASQSNACNQPLDDISKCEQNTLLNSLSNGNCNEEASQSNACNQPLDDISKCEQNTLLNSLSNGNCNEEASQSNACNQPLDDISKCEQNTLLNSLSNGNCNEEASQSNACNQPLDDISKCEQNTLLNSLSNGNCNEEASQSNACNQPLDDISKCEQNTLLNSLSNGNCNEEASQSNACNQPLDDISKCEQNTLLNSLSNGNCNEEASQSNACNQPLDDISKCEQNTL
HUMAN28109	HUMAN28109_203to250	1.09675	0.842377554354	YPCTSPCSPCSPCSPCNPCSPCNPCSPYDPCNPCYPCGSRFSCRKMILYPCTSPCSPCSPCSPCNPCSPCNPCSPYDPCNPCYPCGSRFSCRKMILYPCTSPCSPCSPCSPCNPCSPCNPCSPYDPCNPCYPCGSRFSCRKMILYPCTSPCSPCSPCSPCNPCSPCNPCSPYDPCNPCYPCGSRFSCRKMILYPCTSPCSPCSPCSPCNPCSPCNPCSPYDPCNPCYPCGSRFSCRKMILYPCTSPCSPCSPCSPC
HUMAN28586	HUMAN28586_191to239	0.939359	0.72148852784	GIKDVETEDLEDKMETSDIQIFYQEDPECQNLSENSCPPSEVSDTNLYSGIKDVETEDLEDKMETSDIQIFYQEDPECQNLSENSCPPSEVSDTNLYSGIKDVETEDLEDKMETSDIQIFYQEDPECQNLSENSCPPSEVSDTNLYSGIKDVETEDLEDKMETSDIQIFYQEDPECQNLSENSCPPSEVSDTNLYSGIKDVETEDLEDKMETSDIQIFYQEDPECQNLSENSCPPSEVSDTNLYSGIKDVETEDLE
HUMAN29575	HUMAN29575_1to246	0.996443	0.765332899215	SPKPRASGPPAKAKEAGKRKSSSQPSPSDPKKKTTKVAKKGKAVRRGRRGKKGAATKMAAVTAPEAESGPAAPGPSDQPSQELPQHELPPEEPVSEGTQHDPLSQESELEEPLSQESEVEEPLSQESQVEEPLSQESEVEEPLSQESQVEEPLSQESEVEEPLSQESEVEEPLSQESQVEEPLSQESEVEEPLSQESQVEEPLSQESEMEEPLSQESQVEEPLSQESEMEEPLSQESEMEELPSVSPKPRASGPPA
