## Supplementary File 5 for "Discovering molecular features of intrinsically disordered regions by using evolution for contrastive learning": filter_127_idr_activations.txt

HUMAN01262	HUMAN01262_249to302	4.06129	0.919609017698	DDEEGGEDDDDDDDDGDEGEEELEDIDEGDEDEGEEDEDDDEGEEGEEDEGEDDDDEEGGEDDDDDDDDGDEGEEELEDIDEGDEDEGEEDEDDDEGEEGEEDEGEDDDDEEGGEDDDDDDDDGDEGEEELEDIDEGDEDEGEEDEDDDEGEEGEEDEGEDDDDEEGGEDDDDDDDDGDEGEEELEDIDEGDEDEGEEDEDDDEGEEGEEDEGEDDDDEEGGEDDDDDDDDGDEGEEELEDIDEGDEDEGEEDEDD
HUMAN02362	HUMAN02362_37to70	4.41632	1.0	TYYDPYDPYPYETYEPYPYGVDEGPAYTYGSPSPTYYDPYDPYPYETYEPYPYGVDEGPAYTYGSPSPTYYDPYDPYPYETYEPYPYGVDEGPAYTYGSPSPTYYDPYDPYPYETYEPYPYGVDEGPAYTYGSPSPTYYDPYDPYPYETYEPYPYGVDEGPAYTYGSPSPTYYDPYDPYPYETYEPYPYGVDEGPAYTYGSPSPTYYDPYDPYPYETYEPYPYGVDEGPAYTYGSPSPTYYDPYDPYPYETYEPYP
HUMAN06764	HUMAN06764_310to342	4.38106	0.992015502989	NYNYDDEDEDENAMDADGGDDDDQGSDDEYSDDNYNYDDEDEDENAMDADGGDDDDQGSDDEYSDDNYNYDDEDEDENAMDADGGDDDDQGSDDEYSDDNYNYDDEDEDENAMDADGGDDDDQGSDDEYSDDNYNYDDEDEDENAMDADGGDDDDQGSDDEYSDDNYNYDDEDEDENAMDADGGDDDDQGSDDEYSDDNYNYDDEDEDENAMDADGGDDDDQGSDDEYSDDNYNYDDEDEDENAMDADGGDDDDQG
HUMAN09468	HUMAN09468_1to30	3.36124	0.761094077997	SDMEDDFMCDDEEDYDLEYSEDSNSEPNVSDMEDDFMCDDEEDYDLEYSEDSNSEPNVSDMEDDFMCDDEEDYDLEYSEDSNSEPNVSDMEDDFMCDDEEDYDLEYSEDSNSEPNVSDMEDDFMCDDEEDYDLEYSEDSNSEPNVSDMEDDFMCDDEEDYDLEYSEDSNSEPNVSDMEDDFMCDDEEDYDLEYSEDSNSEPNVSDMEDDFMCDDEEDYDLEYSEDSNSEPNVSDMEDDFMCDDEEDYDLEYSEDSN
HUMAN09707	HUMAN09707_151to249	3.18382	0.720921692761	DDKEAPDSDAEGYVEGLDDEEEDEDEEEYDEDAQVVEDEEDEDEEEEGEEEDVSGEEEEDEEGYNDGEVDDEEDEEELGEEERGQKRKREPEDEGEDDDDDKEAPDSDAEGYVEGLDDEEEDEDEEEYDEDAQVVEDEEDEDEEEEGEEEDVSGEEEEDEEGYNDGEVDDEEDEEELGEEERGQKRKREPEDEGEDDDDDKEAPDSDAEGYVEGLDDEEEDEDEEEYDEDAQVVEDEEDEDEEEEGEEEDVSGEEE
HUMAN11551	HUMAN11551_483to520	3.21994	0.729099350897	ETQEWLEETDSEEDSEEVEGAEGGVDDEDSGEESGAEDETQEWLEETDSEEDSEEVEGAEGGVDDEDSGEESGAEDETQEWLEETDSEEDSEEVEGAEGGVDDEDSGEESGAEDETQEWLEETDSEEDSEEVEGAEGGVDDEDSGEESGAEDETQEWLEETDSEEDSEEVEGAEGGVDDEDSGEESGAEDETQEWLEETDSEEDSEEVEGAEGGVDDEDSGEESGAEDETQEWLEETDSEEDSEEVEGAEGGVDDE
HUMAN12652	HUMAN12652_380to437	3.38289	0.765997120614	DDEMELEETEPPLEPEDALSDAEFEGEGDYEEGMYADWWQEPDAKGDEAEAEPEPELADDEMELEETEPPLEPEDALSDAEFEGEGDYEEGMYADWWQEPDAKGDEAEAEPEPELADDEMELEETEPPLEPEDALSDAEFEGEGDYEEGMYADWWQEPDAKGDEAEAEPEPELADDEMELEETEPPLEPEDALSDAEFEGEGDYEEGMYADWWQEPDAKGDEAEAEPEPELADDEMELEETEPPLEPEDALSDAEF
HUMAN12791	HUMAN12791_1to55	3.63534	0.823159047078	DTDLYDEFGNYIGPELDSDEDDDELGRETKDLDEMDDDDDDDDVGDHDDDHPGMDTDLYDEFGNYIGPELDSDEDDDELGRETKDLDEMDDDDDDDDVGDHDDDHPGMDTDLYDEFGNYIGPELDSDEDDDELGRETKDLDEMDDDDDDDDVGDHDDDHPGMDTDLYDEFGNYIGPELDSDEDDDELGRETKDLDEMDDDDDDDDVGDHDDDHPGMDTDLYDEFGNYIGPELDSDEDDDELGRETKDLDEMDDDDD
HUMAN14136	HUMAN14136_194to236	3.10872	0.703916549643	TKAPAPDEGSDLFYDDYYEDGEVEEEADSCFGDDEDDSGTEESTKAPAPDEGSDLFYDDYYEDGEVEEEADSCFGDDEDDSGTEESTKAPAPDEGSDLFYDDYYEDGEVEEEADSCFGDDEDDSGTEESTKAPAPDEGSDLFYDDYYEDGEVEEEADSCFGDDEDDSGTEESTKAPAPDEGSDLFYDDYYEDGEVEEEADSCFGDDEDDSGTEESTKAPAPDEGSDLFYDDYYEDGEVEEEADSCFGDDEDDSGTE
HUMAN14370	HUMAN14370_603to656	3.1817	0.720442083082	EWEEEEPGESLSHSEGDDDDDMGEDEDEDDGFFVPHGYLSEDEGVTEECADPENEWEEEEPGESLSHSEGDDDDDMGEDEDEDDGFFVPHGYLSEDEGVTEECADPENEWEEEEPGESLSHSEGDDDDDMGEDEDEDDGFFVPHGYLSEDEGVTEECADPENEWEEEEPGESLSHSEGDDDDDMGEDEDEDDGFFVPHGYLSEDEGVTEECADPENEWEEEEPGESLSHSEGDDDDDMGEDEDEDDGFFVPHGYLS
HUMAN15878	HUMAN15878_1to32	3.14637	0.712441390337	DSFNYTTPDYGHYDDKDTLDLNTPVDKTSNTDSFNYTTPDYGHYDDKDTLDLNTPVDKTSNTDSFNYTTPDYGHYDDKDTLDLNTPVDKTSNTDSFNYTTPDYGHYDDKDTLDLNTPVDKTSNTDSFNYTTPDYGHYDDKDTLDLNTPVDKTSNTDSFNYTTPDYGHYDDKDTLDLNTPVDKTSNTDSFNYTTPDYGHYDDKDTLDLNTPVDKTSNTDSFNYTTPDYGHYDDKDTLDLNTPVDKTSNTDSFNYTTP
HUMAN18505	HUMAN18505_326to381	3.53774	0.801059643707	ESESSTSDDKRASLDEDEDDDDEEDNDEDDNDEDDDDEDDDEAEDNDEDEDDDEEEESESSTSDDKRASLDEDEDDDDEEDNDEDDNDEDDDDEDDDEAEDNDEDEDDDEEEESESSTSDDKRASLDEDEDDDDEEDNDEDDNDEDDDDEDDDEAEDNDEDEDDDEEEESESSTSDDKRASLDEDEDDDDEEDNDEDDNDEDDDDEDDDEAEDNDEDEDDDEEEESESSTSDDKRASLDEDEDDDDEEDNDEDDND
HUMAN20522	HUMAN20522_313to345	3.62807	0.821514964103	NYNYDSDEDEEQMETEDSEFSEQESEDEYSDDDNYNYDSDEDEEQMETEDSEFSEQESEDEYSDDDNYNYDSDEDEEQMETEDSEFSEQESEDEYSDDDNYNYDSDEDEEQMETEDSEFSEQESEDEYSDDDNYNYDSDEDEEQMETEDSEFSEQESEDEYSDDDNYNYDSDEDEEQMETEDSEFSEQESEDEYSDDDNYNYDSDEDEEQMETEDSEFSEQESEDEYSDDDNYNYDSDEDEEQMETEDSEFSEQES
HUMAN23030	HUMAN23030_372to436	3.43887	0.778671794308	SRINGVADCAIDFEISGDFASGDFHEWTDDEDDEDDIMNDEDEIEDDDEDEGDDDDGGDDHDVYISRINGVADCAIDFEISGDFASGDFHEWTDDEDDEDDIMNDEDEIEDDDEDEGDDDDGGDDHDVYISRINGVADCAIDFEISGDFASGDFHEWTDDEDDEDDIMNDEDEIEDDDEDEGDDDDGGDDHDVYISRINGVADCAIDFEISGDFASGDFHEWTDDEDDEDDIMNDEDEIEDDDEDEGDDDDGGDDH
HUMAN24340	HUMAN24340_286to332	3.32044	0.751855707236	YGPGYGGYDYSPYGYYGYGPGYDYSQGSTNYGKSQRRGGHQNNYKPYYGPGYGGYDYSPYGYYGYGPGYDYSQGSTNYGKSQRRGGHQNNYKPYYGPGYGGYDYSPYGYYGYGPGYDYSQGSTNYGKSQRRGGHQNNYKPYYGPGYGGYDYSPYGYYGYGPGYDYSQGSTNYGKSQRRGGHQNNYKPYYGPGYGGYDYSPYGYYGYGPGYDYSQGSTNYGKSQRRGGHQNNYKPYYGPGYGGYDYSPYGYYGYGPG
HUMAN25436	HUMAN25436_723to760	3.26551	0.739418193079	PENHPQWDTAIEGDEDQEDSEGFEDSFEEEEEEEEDDDPENHPQWDTAIEGDEDQEDSEGFEDSFEEEEEEEEDDDPENHPQWDTAIEGDEDQEDSEGFEDSFEEEEEEEEDDDPENHPQWDTAIEGDEDQEDSEGFEDSFEEEEEEEEDDDPENHPQWDTAIEGDEDQEDSEGFEDSFEEEEEEEEDDDPENHPQWDTAIEGDEDQEDSEGFEDSFEEEEEEEEDDDPENHPQWDTAIEGDEDQEDSEGFEDSFE
HUMAN28617	HUMAN28617_193to238	3.2873	0.744353087306	KTKVPSNDNSSDLLYDDLYDDDIDDEDEEEEDADCYDDDDSGNEESKTKVPSNDNSSDLLYDDLYDDDIDDEDEEEEDADCYDDDDSGNEESKTKVPSNDNSSDLLYDDLYDDDIDDEDEEEEDADCYDDDDSGNEESKTKVPSNDNSSDLLYDDLYDDDIDDEDEEEEDADCYDDDDSGNEESKTKVPSNDNSSDLLYDDLYDDDIDDEDEEEEDADCYDDDDSGNEESKTKVPSNDNSSDLLYDDLYDDDIDDE
HUMAN29256	HUMAN29256_238to290	3.78671	0.857434781398	MDDEEGEGEEDDDDDEEEEGLEDIDEEGDEDEGEEDEDDDEGEEGEEDEGEDDMDDEEGEGEEDDDDDEEEEGLEDIDEEGDEDEGEEDEDDDEGEEGEEDEGEDDMDDEEGEGEEDDDDDEEEEGLEDIDEEGDEDEGEEDEDDDEGEEGEEDEGEDDMDDEEGEGEEDDDDDEEEEGLEDIDEEGDEDEGEEDEDDDEGEEGEEDEGEDDMDDEEGEGEEDDDDDEEEEGLEDIDEEGDEDEGEEDEDDDEGEE
HUMAN29662	HUMAN29662_113to144	3.64106	0.824454381907	AKINETDTFGPGDDDEIQFDDIGDDDEDIDDIAKINETDTFGPGDDDEIQFDDIGDDDEDIDDIAKINETDTFGPGDDDEIQFDDIGDDDEDIDDIAKINETDTFGPGDDDEIQFDDIGDDDEDIDDIAKINETDTFGPGDDDEIQFDDIGDDDEDIDDIAKINETDTFGPGDDDEIQFDDIGDDDEDIDDIAKINETDTFGPGDDDEIQFDDIGDDDEDIDDIAKINETDTFGPGDDDEIQFDDIGDDDEDIDDI
HUMAN30049	HUMAN30049_163to237	3.21158	0.727208013045	EEECEYKSDSEDCDDEEMCHEEMYGNEEGMVHEYVDEDDGYEDYYYDYAVEEEEEEEEEDDIEATGEENKEEEDPEEECEYKSDSEDCDDEEMCHEEMYGNEEGMVHEYVDEDDGYEDYYYDYAVEEEEEEEEEDDIEATGEENKEEEDPEEECEYKSDSEDCDDEEMCHEEMYGNEEGMVHEYVDEDDGYEDYYYDYAVEEEEEEEEEDDIEATGEENKEEEDPEEECEYKSDSEDCDDEEMCHEEMYGNEEGMV
HUMAN30648	HUMAN30648_113to144	3.64106	0.824454381907	AKINETDTFGPGDDDEIQFDDIGDDDEDIDDIAKINETDTFGPGDDDEIQFDDIGDDDEDIDDIAKINETDTFGPGDDDEIQFDDIGDDDEDIDDIAKINETDTFGPGDDDEIQFDDIGDDDEDIDDIAKINETDTFGPGDDDEIQFDDIGDDDEDIDDIAKINETDTFGPGDDDEIQFDDIGDDDEDIDDIAKINETDTFGPGDDDEIQFDDIGDDDEDIDDIAKINETDTFGPGDDDEIQFDDIGDDDEDIDDI
