## Supplementary File 5 for "Discovering molecular features of intrinsically disordered regions by using evolution for contrastive learning": filter_128_idr_activations.txt

HUMAN01054	HUMAN01054_1to36	2.37484	1.0	VCREQLSKNQVKWVFAGITCVSVVVIAAIVLAITLVCREQLSKNQVKWVFAGITCVSVVVIAAIVLAITLVCREQLSKNQVKWVFAGITCVSVVVIAAIVLAITLVCREQLSKNQVKWVFAGITCVSVVVIAAIVLAITLVCREQLSKNQVKWVFAGITCVSVVVIAAIVLAITLVCREQLSKNQVKWVFAGITCVSVVVIAAIVLAITLVCREQLSKNQVKWVFAGITCVSVVVIAAIVLAITLVCREQLSKNQV
HUMAN02129	HUMAN02129_105to141	2.14089	0.90149048359	LRRQMWWRGCKIKAIMALVAAILLLVIIILIVMKYRTLRRQMWWRGCKIKAIMALVAAILLLVIIILIVMKYRTLRRQMWWRGCKIKAIMALVAAILLLVIIILIVMKYRTLRRQMWWRGCKIKAIMALVAAILLLVIIILIVMKYRTLRRQMWWRGCKIKAIMALVAAILLLVIIILIVMKYRTLRRQMWWRGCKIKAIMALVAAILLLVIIILIVMKYRTLRRQMWWRGCKIKAIMALVAAILLLVIIILIVMK
HUMAN03736	HUMAN03736_1to48	1.48285	0.624401277649	PVIAGGILAALLLLIVVVLCLYFKIHNALKAAKEPEAVAVKNHNPDKPVIAGGILAALLLLIVVVLCLYFKIHNALKAAKEPEAVAVKNHNPDKPVIAGGILAALLLLIVVVLCLYFKIHNALKAAKEPEAVAVKNHNPDKPVIAGGILAALLLLIVVVLCLYFKIHNALKAAKEPEAVAVKNHNPDKPVIAGGILAALLLLIVVVLCLYFKIHNALKAAKEPEAVAVKNHNPDKPVIAGGILAALLLLIVVVLCL
HUMAN05557	HUMAN05557_1to55	1.44983	0.610497014595	LQDPDSDQPLNSLDVKPLRKPRIPMETFRKVGIPIIIALLSLASIIIVVVLIKVLQDPDSDQPLNSLDVKPLRKPRIPMETFRKVGIPIIIALLSLASIIIVVVLIKVLQDPDSDQPLNSLDVKPLRKPRIPMETFRKVGIPIIIALLSLASIIIVVVLIKVLQDPDSDQPLNSLDVKPLRKPRIPMETFRKVGIPIIIALLSLASIIIVVVLIKVLQDPDSDQPLNSLDVKPLRKPRIPMETFRKVGIPIIIALL
HUMAN06818	HUMAN06818_1to35	2.07323	0.872999682555	TDLNDNICKRYIKMITNIVILSLIICISLAFWIITDLNDNICKRYIKMITNIVILSLIICISLAFWIITDLNDNICKRYIKMITNIVILSLIICISLAFWIITDLNDNICKRYIKMITNIVILSLIICISLAFWIITDLNDNICKRYIKMITNIVILSLIICISLAFWIITDLNDNICKRYIKMITNIVILSLIICISLAFWIITDLNDNICKRYIKMITNIVILSLIICISLAFWIITDLNDNICKRYIKMITNI
HUMAN07570	HUMAN07570_1to39	1.89986	0.799995060635	APLLLQLAVLGAALAAAALVLISIVAFTTATKMPALHRAPLLLQLAVLGAALAAAALVLISIVAFTTATKMPALHRAPLLLQLAVLGAALAAAALVLISIVAFTTATKMPALHRAPLLLQLAVLGAALAAAALVLISIVAFTTATKMPALHRAPLLLQLAVLGAALAAAALVLISIVAFTTATKMPALHRAPLLLQLAVLGAALAAAALVLISIVAFTTATKMPALHRAPLLLQLAVLGAALAAAALVLISIVAFT
HUMAN08834	HUMAN08834_1to30	1.46094	0.615175958864	GKESGWDSGRAAVAAVVGGVVAVGTVLVAGKESGWDSGRAAVAAVVGGVVAVGTVLVAGKESGWDSGRAAVAAVVGGVVAVGTVLVAGKESGWDSGRAAVAAVVGGVVAVGTVLVAGKESGWDSGRAAVAAVVGGVVAVGTVLVAGKESGWDSGRAAVAAVVGGVVAVGTVLVAGKESGWDSGRAAVAAVVGGVVAVGTVLVAGKESGWDSGRAAVAAVVGGVVAVGTVLVAGKESGWDSGRAAVAAVVGGVVAVG
HUMAN09909	HUMAN09909_881to916	1.61134	0.67850625161	EAEFRRAKVCKIAALIAAAACTVILVIVVPICTMKSEAEFRRAKVCKIAALIAAAACTVILVIVVPICTMKSEAEFRRAKVCKIAALIAAAACTVILVIVVPICTMKSEAEFRRAKVCKIAALIAAAACTVILVIVVPICTMKSEAEFRRAKVCKIAALIAAAACTVILVIVVPICTMKSEAEFRRAKVCKIAALIAAAACTVILVIVVPICTMKSEAEFRRAKVCKIAALIAAAACTVILVIVVPICTMKSEAEF
HUMAN11986	HUMAN11986_84to121	2.26364	0.953177828996	LKRKYWWKNLKMMIILGVICAIILIIIIGTGCDRTSQPLKRKYWWKNLKMMIILGVICAIILIIIIGTGCDRTSQPLKRKYWWKNLKMMIILGVICAIILIIIIGTGCDRTSQPLKRKYWWKNLKMMIILGVICAIILIIIIGTGCDRTSQPLKRKYWWKNLKMMIILGVICAIILIIIIGTGCDRTSQPLKRKYWWKNLKMMIILGVICAIILIIIIGTGCDRTSQPLKRKYWWKNLKMMIILGVICAIILIIII
HUMAN13353	HUMAN13353_25to62	1.49673	0.630244787715	LAVIILFITAVLLLILFAIVFGLLTSTENTQCEAGEEELAVIILFITAVLLLILFAIVFGLLTSTENTQCEAGEEELAVIILFITAVLLLILFAIVFGLLTSTENTQCEAGEEELAVIILFITAVLLLILFAIVFGLLTSTENTQCEAGEEELAVIILFITAVLLLILFAIVFGLLTSTENTQCEAGEEELAVIILFITAVLLLILFAIVFGLLTSTENTQCEAGEEELAVIILFITAVLLLILFAIVFGLLTSTE
HUMAN17234	HUMAN17234_78to116	1.6545	0.696680304803	VGVLLIILIVLLVVFLPQSSDSSSAPRTQDAGIASGPGNVGVLLIILIVLLVVFLPQSSDSSSAPRTQDAGIASGPGNVGVLLIILIVLLVVFLPQSSDSSSAPRTQDAGIASGPGNVGVLLIILIVLLVVFLPQSSDSSSAPRTQDAGIASGPGNVGVLLIILIVLLVVFLPQSSDSSSAPRTQDAGIASGPGNVGVLLIILIVLLVVFLPQSSDSSSAPRTQDAGIASGPGNVGVLLIILIVLLVVFLPQSSDS
HUMAN17790	HUMAN17790_1to38	1.64947	0.694561798989	KTPWKVLLGLLGAAALVTIITVPVVLLNKGTDDATADKTPWKVLLGLLGAAALVTIITVPVVLLNKGTDDATADKTPWKVLLGLLGAAALVTIITVPVVLLNKGTDDATADKTPWKVLLGLLGAAALVTIITVPVVLLNKGTDDATADKTPWKVLLGLLGAAALVTIITVPVVLLNKGTDDATADKTPWKVLLGLLGAAALVTIITVPVVLLNKGTDDATADKTPWKVLLGLLGAAALVTIITVPVVLLNKGTDDA
HUMAN19215	HUMAN19215_296to325	2.12623	0.895316979751	QKKNRKMLVILILFVIIIVLIVVLVGVKSRQKKNRKMLVILILFVIIIVLIVVLVGVKSRQKKNRKMLVILILFVIIIVLIVVLVGVKSRQKKNRKMLVILILFVIIIVLIVVLVGVKSRQKKNRKMLVILILFVIIIVLIVVLVGVKSRQKKNRKMLVILILFVIIIVLIVVLVGVKSRQKKNRKMLVILILFVIIIVLIVVLVGVKSRQKKNRKMLVILILFVIIIVLIVVLVGVKSRQKKNRKMLVILILFVI
HUMAN19563	HUMAN19563_1to69	1.43958	0.60617898533	GENDPPAVEAPFSFRSLFGLDDLKISPVAPDADAVAAQILSLLPLKFFPIIVIGIIALILALAIGLGIGENDPPAVEAPFSFRSLFGLDDLKISPVAPDADAVAAQILSLLPLKFFPIIVIGIIALILALAIGLGIGENDPPAVEAPFSFRSLFGLDDLKISPVAPDADAVAAQILSLLPLKFFPIIVIGIIALILALAIGLGIGENDPPAVEAPFSFRSLFGLDDLKISPVAPDADAVAAQILSLLPLKFFPIIV
HUMAN20711	HUMAN20711_1to43	2.06704	0.870391255958	FTVLTRQPCEQAGLKALYRTPTIIALVVLLVSIVVLVSITVIFTVLTRQPCEQAGLKALYRTPTIIALVVLLVSIVVLVSITVIFTVLTRQPCEQAGLKALYRTPTIIALVVLLVSIVVLVSITVIFTVLTRQPCEQAGLKALYRTPTIIALVVLLVSIVVLVSITVIFTVLTRQPCEQAGLKALYRTPTIIALVVLLVSIVVLVSITVIFTVLTRQPCEQAGLKALYRTPTIIALVVLLVSIVVLVSITVIFTVL
HUMAN21687	HUMAN21687_1to48	1.53283	0.645445132185	GKSESQMDITDINTPKPKKKQRWTPLEISLSVLVLLLTIIAVTMIALGKSESQMDITDINTPKPKKKQRWTPLEISLSVLVLLLTIIAVTMIALGKSESQMDITDINTPKPKKKQRWTPLEISLSVLVLLLTIIAVTMIALGKSESQMDITDINTPKPKKKQRWTPLEISLSVLVLLLTIIAVTMIALGKSESQMDITDINTPKPKKKQRWTPLEISLSVLVLLLTIIAVTMIALGKSESQMDITDINTPKPKKKQ
HUMAN21755	HUMAN21755_1to61	2.04106	0.859452670139	ARKKFSGLEISLIVLFVIVTIIAIALIVVLATKTPAVDEISDSTSTPATTRVTTNPSDSGARKKFSGLEISLIVLFVIVTIIAIALIVVLATKTPAVDEISDSTSTPATTRVTTNPSDSGARKKFSGLEISLIVLFVIVTIIAIALIVVLATKTPAVDEISDSTSTPATTRVTTNPSDSGARKKFSGLEISLIVLFVIVTIIAIALIVVLATKTPAVDEISDSTSTPATTRVTTNPSDSGARKKFSGLEISLIVLF
HUMAN22345	HUMAN22345_486to515	1.71722	0.723087737785	PASAAAAAAAAAAAAAAVIPTVSTPPPFQGPASAAAAAAAAAAAAAAVIPTVSTPPPFQGPASAAAAAAAAAAAAAAVIPTVSTPPPFQGPASAAAAAAAAAAAAAAVIPTVSTPPPFQGPASAAAAAAAAAAAAAAVIPTVSTPPPFQGPASAAAAAAAAAAAAAAVIPTVSTPPPFQGPASAAAAAAAAAAAAAAVIPTVSTPPPFQGPASAAAAAAAAAAAAAAVIPTVSTPPPFQGPASAAAAAAAAAAAAA
HUMAN27044	HUMAN27044_1to35	1.49392	0.629060293788	AGAAAAVAAGAAAGAAAAAVSVAAPGRASAPPPPAGAAAAVAAGAAAGAAAAAVSVAAPGRASAPPPPAGAAAAVAAGAAAGAAAAAVSVAAPGRASAPPPPAGAAAAVAAGAAAGAAAAAVSVAAPGRASAPPPPAGAAAAVAAGAAAGAAAAAVSVAAPGRASAPPPPAGAAAAVAAGAAAGAAAAAVSVAAPGRASAPPPPAGAAAAVAAGAAAGAAAAAVSVAAPGRASAPPPPAGAAAAVAAGAAAGAAAA
HUMAN27078	HUMAN27078_1to37	1.53692	0.647169342123	ARKLSVLEVLLIIFCLIVVTIDILLLLLVLEETSDTARKLSVLEVLLIIFCLIVVTIDILLLLLVLEETSDTARKLSVLEVLLIIFCLIVVTIDILLLLLVLEETSDTARKLSVLEVLLIIFCLIVVTIDILLLLLVLEETSDTARKLSVLEVLLIIFCLIVVTIDILLLLLVLEETSDTARKLSVLEVLLIIFCLIVVTIDILLLLLVLEETSDTARKLSVLEVLLIIFCLIVVTIDILLLLLVLEETSDTARKL
