## Supplementary File 5 for "Discovering molecular features of intrinsically disordered regions by using evolution for contrastive learning": filter_129_idr_activations.txt

HUMAN07061	HUMAN07061_642to681	3.00332	0.810771956304	PLHYAPYHRSSAQYPFNSPTSRMEPCLMSSTPRLHPTPVPLHYAPYHRSSAQYPFNSPTSRMEPCLMSSTPRLHPTPVPLHYAPYHRSSAQYPFNSPTSRMEPCLMSSTPRLHPTPVPLHYAPYHRSSAQYPFNSPTSRMEPCLMSSTPRLHPTPVPLHYAPYHRSSAQYPFNSPTSRMEPCLMSSTPRLHPTPVPLHYAPYHRSSAQYPFNSPTSRMEPCLMSSTPRLHPTPVPLHYAPYHRSSAQYPFNSPTSR
HUMAN20653	HUMAN20653_839to874	3.02452	0.816494875884	PPVYHQSPGQAPYPGPQQPSYPFPQPPQQSYYPQQPPVYHQSPGQAPYPGPQQPSYPFPQPPQQSYYPQQPPVYHQSPGQAPYPGPQQPSYPFPQPPQQSYYPQQPPVYHQSPGQAPYPGPQQPSYPFPQPPQQSYYPQQPPVYHQSPGQAPYPGPQQPSYPFPQPPQQSYYPQQPPVYHQSPGQAPYPGPQQPSYPFPQPPQQSYYPQQPPVYHQSPGQAPYPGPQQPSYPFPQPPQQSYYPQQPPVYHQSPGQA
HUMAN00916	HUMAN00916_116to145	2.63936	0.712519707212	PFLTWSPASFSSMPRVLSKRTYSFGAPKCSPFLTWSPASFSSMPRVLSKRTYSFGAPKCSPFLTWSPASFSSMPRVLSKRTYSFGAPKCSPFLTWSPASFSSMPRVLSKRTYSFGAPKCSPFLTWSPASFSSMPRVLSKRTYSFGAPKCSPFLTWSPASFSSMPRVLSKRTYSFGAPKCSPFLTWSPASFSSMPRVLSKRTYSFGAPKCSPFLTWSPASFSSMPRVLSKRTYSFGAPKCSPFLTWSPASFSSMPRV
HUMAN02527	HUMAN02527_1to43	2.80199	0.756420954732	FAAGLAPFYASNFSLWSAAYCSSAGPGGCSFPLDPAAVKKPSFAAGLAPFYASNFSLWSAAYCSSAGPGGCSFPLDPAAVKKPSFAAGLAPFYASNFSLWSAAYCSSAGPGGCSFPLDPAAVKKPSFAAGLAPFYASNFSLWSAAYCSSAGPGGCSFPLDPAAVKKPSFAAGLAPFYASNFSLWSAAYCSSAGPGGCSFPLDPAAVKKPSFAAGLAPFYASNFSLWSAAYCSSAGPGGCSFPLDPAAVKKPSFAAG
HUMAN03523	HUMAN03523_235to352	2.68526	0.72490859619	GKPCVTPSAQAYGAPYSVGASAYSYNSFPAYGYGNSAAAAAAAAAAAAAAAAYSSSYGCAYPAGGGGGGGGTSAATTAMQPACSAAGGGPFVNVSNLGGFGSGGSAQPLHQGTAAGAAGKPCVTPSAQAYGAPYSVGASAYSYNSFPAYGYGNSAAAAAAAAAAAAAAAAYSSSYGCAYPAGGGGGGGGTSAATTAMQPACSAAGGGPFVNVSNLGGFGSGGSAQPLHQGTAAGAAGKPCVTPSAQAYGAPYSVGA
HUMAN03780	HUMAN03780_48to80	2.66135	0.718455411579	LSPKSYASGPGPAPPYAAPSYGAPGPLLGAPGGLSPKSYASGPGPAPPYAAPSYGAPGPLLGAPGGLSPKSYASGPGPAPPYAAPSYGAPGPLLGAPGGLSPKSYASGPGPAPPYAAPSYGAPGPLLGAPGGLSPKSYASGPGPAPPYAAPSYGAPGPLLGAPGGLSPKSYASGPGPAPPYAAPSYGAPGPLLGAPGGLSPKSYASGPGPAPPYAAPSYGAPGPLLGAPGGLSPKSYASGPGPAPPYAAPSYGAPG
HUMAN03911	HUMAN03911_4739to4776	2.72516	0.735681904121	YGTSPTNALYPSLSTSMVSASVASTSVASSSVASSSVAYGTSPTNALYPSLSTSMVSASVASTSVASSSVASSSVAYGTSPTNALYPSLSTSMVSASVASTSVASSSVASSSVAYGTSPTNALYPSLSTSMVSASVASTSVASSSVASSSVAYGTSPTNALYPSLSTSMVSASVASTSVASSSVASSSVAYGTSPTNALYPSLSTSMVSASVASTSVASSSVASSSVAYGTSPTNALYPSLSTSMVSASVASTSVA
HUMAN03913	HUMAN03913_193to225	2.89976	0.782816180268	YQQGVGYVPITGMPAVCSPGMVPVALPPAAVNAYQQGVGYVPITGMPAVCSPGMVPVALPPAAVNAYQQGVGYVPITGMPAVCSPGMVPVALPPAAVNAYQQGVGYVPITGMPAVCSPGMVPVALPPAAVNAYQQGVGYVPITGMPAVCSPGMVPVALPPAAVNAYQQGVGYVPITGMPAVCSPGMVPVALPPAAVNAYQQGVGYVPITGMPAVCSPGMVPVALPPAAVNAYQQGVGYVPITGMPAVCSPGMVPVA
HUMAN04129	HUMAN04129_1to84	3.3763	0.911462090871	ATPAVPVSAPPATPTPVPAAAPASVPAPTPAPAAAPVPAAAPASSSDPAAAAAATAAPGQTPASAQAPAQTPAPALPGPALPGATPAVPVSAPPATPTPVPAAAPASVPAPTPAPAAAPVPAAAPASSSDPAAAAAATAAPGQTPASAQAPAQTPAPALPGPALPGATPAVPVSAPPATPTPVPAAAPASVPAPTPAPAAAPVPAAAPASSSDPAAAAAATAAPGQTPASAQAPAQTPAPALPGPALPGATPAVPV
HUMAN04268	HUMAN04268_1to40	2.73792	0.739126558998	MFPGLLAPPAGYPSLLRPTPTLTLPQSLQSAFSGHSSFLMFPGLLAPPAGYPSLLRPTPTLTLPQSLQSAFSGHSSFLMFPGLLAPPAGYPSLLRPTPTLTLPQSLQSAFSGHSSFLMFPGLLAPPAGYPSLLRPTPTLTLPQSLQSAFSGHSSFLMFPGLLAPPAGYPSLLRPTPTLTLPQSLQSAFSGHSSFLMFPGLLAPPAGYPSLLRPTPTLTLPQSLQSAFSGHSSFLMFPGLLAPPAGYPSLLRPTPTL
HUMAN05480	HUMAN05480_181to215	2.94244	0.794337195663	LDSSAAPTPQAAPAPTPAATASPPTPSAQAPGSSYLDSSAAPTPQAAPAPTPAATASPPTPSAQAPGSSYLDSSAAPTPQAAPAPTPAATASPPTPSAQAPGSSYLDSSAAPTPQAAPAPTPAATASPPTPSAQAPGSSYLDSSAAPTPQAAPAPTPAATASPPTPSAQAPGSSYLDSSAAPTPQAAPAPTPAATASPPTPSAQAPGSSYLDSSAAPTPQAAPAPTPAATASPPTPSAQAPGSSYLDSSAAPTPQA
HUMAN08755	HUMAN08755_366to403	3.1133	0.840463286418	GLPLFTPAPSTASPTTQPPTLSIPNPSRSYTPPTPTTSGLPLFTPAPSTASPTTQPPTLSIPNPSRSYTPPTPTTSGLPLFTPAPSTASPTTQPPTLSIPNPSRSYTPPTPTTSGLPLFTPAPSTASPTTQPPTLSIPNPSRSYTPPTPTTSGLPLFTPAPSTASPTTQPPTLSIPNPSRSYTPPTPTTSGLPLFTPAPSTASPTTQPPTLSIPNPSRSYTPPTPTTSGLPLFTPAPSTASPTTQPPTLSIPNPSR
HUMAN11870	HUMAN11870_1to38	2.72311	0.735127157576	GWLRPGPRPLCPPARASWAFSHRFPSPLAPRRSPTPFGWLRPGPRPLCPPARASWAFSHRFPSPLAPRRSPTPFGWLRPGPRPLCPPARASWAFSHRFPSPLAPRRSPTPFGWLRPGPRPLCPPARASWAFSHRFPSPLAPRRSPTPFGWLRPGPRPLCPPARASWAFSHRFPSPLAPRRSPTPFGWLRPGPRPLCPPARASWAFSHRFPSPLAPRRSPTPFGWLRPGPRPLCPPARASWAFSHRFPSPLAPRRSP
HUMAN12586	HUMAN12586_1to39	2.66224	0.71869651618	VGILPLCCSGCVPSLCCSSYVPSVAPTAAHSVRVPHSAVGILPLCCSGCVPSLCCSSYVPSVAPTAAHSVRVPHSAVGILPLCCSGCVPSLCCSSYVPSVAPTAAHSVRVPHSAVGILPLCCSGCVPSLCCSSYVPSVAPTAAHSVRVPHSAVGILPLCCSGCVPSLCCSSYVPSVAPTAAHSVRVPHSAVGILPLCCSGCVPSLCCSSYVPSVAPTAAHSVRVPHSAVGILPLCCSGCVPSLCCSSYVPSVAPTA
HUMAN12637	HUMAN12637_402to440	2.61173	0.7050609761	CKLPPQPCATACKPVIRVPSVPPVPCVPSVPCTPAPQVGCKLPPQPCATACKPVIRVPSVPPVPCVPSVPCTPAPQVGCKLPPQPCATACKPVIRVPSVPPVPCVPSVPCTPAPQVGCKLPPQPCATACKPVIRVPSVPPVPCVPSVPCTPAPQVGCKLPPQPCATACKPVIRVPSVPPVPCVPSVPCTPAPQVGCKLPPQPCATACKPVIRVPSVPPVPCVPSVPCTPAPQVGCKLPPQPCATACKPVIRVPSVP
HUMAN12780	HUMAN12780_1433to1469	3.70427	1.0	FLASHPIHIIPASAIHPGPFTFHPVPHAALYPTLLAPFLASHPIHIIPASAIHPGPFTFHPVPHAALYPTLLAPFLASHPIHIIPASAIHPGPFTFHPVPHAALYPTLLAPFLASHPIHIIPASAIHPGPFTFHPVPHAALYPTLLAPFLASHPIHIIPASAIHPGPFTFHPVPHAALYPTLLAPFLASHPIHIIPASAIHPGPFTFHPVPHAALYPTLLAPFLASHPIHIIPASAIHPGPFTFHPVPHAALYPTL
HUMAN13245	HUMAN13245_450to509	2.76649	0.746838945537	SYYSHAAGQGTGLYSTFTYMNPAQRPMYTPIADTSGVPSIPQTHSPQHWEQPVYTQLTRPSYYSHAAGQGTGLYSTFTYMNPAQRPMYTPIADTSGVPSIPQTHSPQHWEQPVYTQLTRPSYYSHAAGQGTGLYSTFTYMNPAQRPMYTPIADTSGVPSIPQTHSPQHWEQPVYTQLTRPSYYSHAAGQGTGLYSTFTYMNPAQRPMYTPIADTSGVPSIPQTHSPQHWEQPVYTQLTRPSYYSHAAGQGTGLYST
HUMAN13404	HUMAN13404_1to55	2.87521	0.776189343704	ADPAAPTPAAPAPAQAPAPAPEAVPAPAAAPVPAPAPASDSASGPSSDSGPEAGADPAAPTPAAPAPAQAPAPAPEAVPAPAAAPVPAPAPASDSASGPSSDSGPEAGADPAAPTPAAPAPAQAPAPAPEAVPAPAAAPVPAPAPASDSASGPSSDSGPEAGADPAAPTPAAPAPAQAPAPAPEAVPAPAAAPVPAPAPASDSASGPSSDSGPEAGADPAAPTPAAPAPAQAPAPAPEAVPAPAAAPVPAPAPASD
HUMAN13781	HUMAN13781_712to745	3.05778	0.825475990107	PPRAPFAMRNVYLPRGFLPYRPPRPAFFPPAPTFPPRAPFAMRNVYLPRGFLPYRPPRPAFFPPAPTFPPRAPFAMRNVYLPRGFLPYRPPRPAFFPPAPTFPPRAPFAMRNVYLPRGFLPYRPPRPAFFPPAPTFPPRAPFAMRNVYLPRGFLPYRPPRPAFFPPAPTFPPRAPFAMRNVYLPRGFLPYRPPRPAFFPPAPTFPPRAPFAMRNVYLPRGFLPYRPPRPAFFPPAPTFPPRAPFAMRNVYLPRGFL
HUMAN15336	HUMAN15336_658to708	2.63124	0.710326530678	RAGYLTTPHPRAFTSYIKPTSFGPPDLAPGTPPFPYAAFPTPSHPRLQTHVRAGYLTTPHPRAFTSYIKPTSFGPPDLAPGTPPFPYAAFPTPSHPRLQTHVRAGYLTTPHPRAFTSYIKPTSFGPPDLAPGTPPFPYAAFPTPSHPRLQTHVRAGYLTTPHPRAFTSYIKPTSFGPPDLAPGTPPFPYAAFPTPSHPRLQTHVRAGYLTTPHPRAFTSYIKPTSFGPPDLAPGTPPFPYAAFPTPSHPRLQTHVR
HUMAN15621	HUMAN15621_195to225	2.73435	0.73816111078	ALAPGRGPSHSSAFSMSPLSTAQAPLPNPRTALAPGRGPSHSSAFSMSPLSTAQAPLPNPRTALAPGRGPSHSSAFSMSPLSTAQAPLPNPRTALAPGRGPSHSSAFSMSPLSTAQAPLPNPRTALAPGRGPSHSSAFSMSPLSTAQAPLPNPRTALAPGRGPSHSSAFSMSPLSTAQAPLPNPRTALAPGRGPSHSSAFSMSPLSTAQAPLPNPRTALAPGRGPSHSSAFSMSPLSTAQAPLPNPRTALAPGRGP
HUMAN17654	HUMAN17654_1to195	2.81009	0.758608724756	NPVYSPGSSGVPYANAKGIGYPAGFPMGYAAAAPAYSPNMYPGANPTFQTGYTPGTPYKVSCSPTSGAVPPYSSSPNPYQTAVYPVRSAYPQQSPYAQQGTYYTQPLYAAPPHVIHHTTVVQPNGMPATVYPAPIPPPRGNGVTMGMVAGTTMAMSAGTLLTAHSPTPVAPHPVTVPTYRAPGTPTYSYVPPQWNPVYSPGSSGVPYANAKGIGYPAGFPMGYAAAAPAYSPNMYPGANPTFQTGYTPGTPYKVSC
HUMAN17821	HUMAN17821_1to52	3.07531	0.830207909274	AEPSGSPVHVQLPQQAAPVTAAAAAAPAAATAAPAPAAPAAPAPAPAPAAQAEPSGSPVHVQLPQQAAPVTAAAAAAPAAATAAPAPAAPAAPAPAPAPAAQAEPSGSPVHVQLPQQAAPVTAAAAAAPAAATAAPAPAAPAAPAPAPAPAAQAEPSGSPVHVQLPQQAAPVTAAAAAAPAAATAAPAPAAPAAPAPAPAPAAQAEPSGSPVHVQLPQQAAPVTAAAAAAPAAATAAPAPAAPAAPAPAPAPAAQA
HUMAN19403	HUMAN19403_1to70	2.77856	0.750098234356	SHYGSYYGGLGYSCGGFGGLGYGYGCGCGSFCRRGSGCGYGGYGYGSGFGSYGYGSGFGGYGYGSGFGGSHYGSYYGGLGYSCGGFGGLGYGYGCGCGSFCRRGSGCGYGGYGYGSGFGSYGYGSGFGGYGYGSGFGGSHYGSYYGGLGYSCGGFGGLGYGYGCGCGSFCRRGSGCGYGGYGYGSGFGSYGYGSGFGGYGYGSGFGGSHYGSYYGGLGYSCGGFGGLGYGYGCGCGSFCRRGSGCGYGGYGYGSGF
HUMAN19478	HUMAN19478_109to210	2.60669	0.703699501024	ISSAPAFGMGGIASMPPLTAVAPVPMGSIPVVGMSPTLVSSVPTAAVPPLANGAPPVIQPLPAFAHPAATLPKSSSFSRSGPGSQLNTKLQKAQSFDVASVPISSAPAFGMGGIASMPPLTAVAPVPMGSIPVVGMSPTLVSSVPTAAVPPLANGAPPVIQPLPAFAHPAATLPKSSSFSRSGPGSQLNTKLQKAQSFDVASVPISSAPAFGMGGIASMPPLTAVAPVPMGSIPVVGMSPTLVSSVPTAAVPPLAN
HUMAN20544	HUMAN20544_1312to1349	2.63957	0.712575510119	RERPVSMSFPLSSPRFSGSAFSSVFQSINPSTFKKQKKRERPVSMSFPLSSPRFSGSAFSSVFQSINPSTFKKQKKRERPVSMSFPLSSPRFSGSAFSSVFQSINPSTFKKQKKRERPVSMSFPLSSPRFSGSAFSSVFQSINPSTFKKQKKRERPVSMSFPLSSPRFSGSAFSSVFQSINPSTFKKQKKRERPVSMSFPLSSPRFSGSAFSSVFQSINPSTFKKQKKRERPVSMSFPLSSPRFSGSAFSSVFQSI
HUMAN20776	HUMAN20776_151to185	2.66766	0.720158333508	GRRTGRLRPAAAPSAAAATAGAPTALPAYPAAEPPGRRTGRLRPAAAPSAAAATAGAPTALPAYPAAEPPGRRTGRLRPAAAPSAAAATAGAPTALPAYPAAEPPGRRTGRLRPAAAPSAAAATAGAPTALPAYPAAEPPGRRTGRLRPAAAPSAAAATAGAPTALPAYPAAEPPGRRTGRLRPAAAPSAAAATAGAPTALPAYPAAEPPGRRTGRLRPAAAPSAAAATAGAPTALPAYPAAEPPGRRTGRLRPAA
HUMAN22345	HUMAN22345_486to515	2.84524	0.76809682802	PASAAAAAAAAAAAAAAVIPTVSTPPPFQGPASAAAAAAAAAAAAAAVIPTVSTPPPFQGPASAAAAAAAAAAAAAAVIPTVSTPPPFQGPASAAAAAAAAAAAAAAVIPTVSTPPPFQGPASAAAAAAAAAAAAAAVIPTVSTPPPFQGPASAAAAAAAAAAAAAAVIPTVSTPPPFQGPASAAAAAAAAAAAAAAVIPTVSTPPPFQGPASAAAAAAAAAAAAAAVIPTVSTPPPFQGPASAAAAAAAAAAAAA
HUMAN26529	HUMAN26529_201to244	2.64289	0.71347035189	SLPSPFWQPLYSHPPSMHTYSQPYSARSRLSAIEIDIPVVSHTTSLPSPFWQPLYSHPPSMHTYSQPYSARSRLSAIEIDIPVVSHTTSLPSPFWQPLYSHPPSMHTYSQPYSARSRLSAIEIDIPVVSHTTSLPSPFWQPLYSHPPSMHTYSQPYSARSRLSAIEIDIPVVSHTTSLPSPFWQPLYSHPPSMHTYSQPYSARSRLSAIEIDIPVVSHTTSLPSPFWQPLYSHPPSMHTYSQPYSARSRLSAIEID
HUMAN27178	HUMAN27178_745to777	3.14141	0.848052803581	PPHAPFAMRNIYPPRGLPPYFHPRPGFYPNPAFPPHAPFAMRNIYPPRGLPPYFHPRPGFYPNPAFPPHAPFAMRNIYPPRGLPPYFHPRPGFYPNPAFPPHAPFAMRNIYPPRGLPPYFHPRPGFYPNPAFPPHAPFAMRNIYPPRGLPPYFHPRPGFYPNPAFPPHAPFAMRNIYPPRGLPPYFHPRPGFYPNPAFPPHAPFAMRNIYPPRGLPPYFHPRPGFYPNPAFPPHAPFAMRNIYPPRGLPPYFHPRP
HUMAN27402	HUMAN27402_1160to1206	2.81592	0.760182662803	AGPGPAPAPAPAPAPAAAAPPCSSAAPPAGGTLSPAAGPASPEGPREAGPGPAPAPAPAPAPAAAAPPCSSAAPPAGGTLSPAAGPASPEGPREAGPGPAPAPAPAPAPAAAAPPCSSAAPPAGGTLSPAAGPASPEGPREAGPGPAPAPAPAPAPAAAAPPCSSAAPPAGGTLSPAAGPASPEGPREAGPGPAPAPAPAPAPAAAAPPCSSAAPPAGGTLSPAAGPASPEGPREAGPGPAPAPAPAPAPAAAAPP
HUMAN29998	HUMAN29998_1to37	2.65723	0.717343086506	AHSKQPSHFQSLMLLQWPLSYLAIFWILQPLFVYLLAHSKQPSHFQSLMLLQWPLSYLAIFWILQPLFVYLLAHSKQPSHFQSLMLLQWPLSYLAIFWILQPLFVYLLAHSKQPSHFQSLMLLQWPLSYLAIFWILQPLFVYLLAHSKQPSHFQSLMLLQWPLSYLAIFWILQPLFVYLLAHSKQPSHFQSLMLLQWPLSYLAIFWILQPLFVYLLAHSKQPSHFQSLMLLQWPLSYLAIFWILQPLFVYLLAHSK
HUMAN30318	HUMAN30318_255to298	2.66378	0.719110757829	FNPFLTMPLPFAPPPIFGPPLPSYFAHFHSGGMPAPASPNREHSFNPFLTMPLPFAPPPIFGPPLPSYFAHFHSGGMPAPASPNREHSFNPFLTMPLPFAPPPIFGPPLPSYFAHFHSGGMPAPASPNREHSFNPFLTMPLPFAPPPIFGPPLPSYFAHFHSGGMPAPASPNREHSFNPFLTMPLPFAPPPIFGPPLPSYFAHFHSGGMPAPASPNREHSFNPFLTMPLPFAPPPIFGPPLPSYFAHFHSGGMPAP
