## Supplementary File 5 for "Discovering molecular features of intrinsically disordered regions by using evolution for contrastive learning": filter_130_idr_activations.txt

HUMAN03288	HUMAN03288_1to38	1.10601	0.786019349305	APRSRRRRHKKPPSSVAPIIMAPTTIVTPVPLTPSKPAPRSRRRRHKKPPSSVAPIIMAPTTIVTPVPLTPSKPAPRSRRRRHKKPPSSVAPIIMAPTTIVTPVPLTPSKPAPRSRRRRHKKPPSSVAPIIMAPTTIVTPVPLTPSKPAPRSRRRRHKKPPSSVAPIIMAPTTIVTPVPLTPSKPAPRSRRRRHKKPPSSVAPIIMAPTTIVTPVPLTPSKPAPRSRRRRHKKPPSSVAPIIMAPTTIVTPVPLTP
HUMAN04931	HUMAN04931_401to431	1.04341	0.741532179767	RRGGARARPEPVLDNPPPRPIRVLPRGPQGPRRGGARARPEPVLDNPPPRPIRVLPRGPQGPRRGGARARPEPVLDNPPPRPIRVLPRGPQGPRRGGARARPEPVLDNPPPRPIRVLPRGPQGPRRGGARARPEPVLDNPPPRPIRVLPRGPQGPRRGGARARPEPVLDNPPPRPIRVLPRGPQGPRRGGARARPEPVLDNPPPRPIRVLPRGPQGPRRGGARARPEPVLDNPPPRPIRVLPRGPQGPRRGGARAR
HUMAN05635	HUMAN05635_859to889	1.04683	0.743965075822	IHPRRRRAAVPPPRPPIPEERRPRGTATLSNIHPRRRRAAVPPPRPPIPEERRPRGTATLSNIHPRRRRAAVPPPRPPIPEERRPRGTATLSNIHPRRRRAAVPPPRPPIPEERRPRGTATLSNIHPRRRRAAVPPPRPPIPEERRPRGTATLSNIHPRRRRAAVPPPRPPIPEERRPRGTATLSNIHPRRRRAAVPPPRPPIPEERRPRGTATLSNIHPRRRRAAVPPPRPPIPEERRPRGTATLSNIHPRRRRA
HUMAN08583	HUMAN08583_180to272	1.37246	0.9753816369	SKRHSRSRSRSRSRTRSSSRSRSRSRSRSRKSYSRSRSRSRSRSRSKSRSVSRSPVPEKSQKRGSSSRSKSPASVDRQRSRSRSRSRSVDSGNSKRHSRSRSRSRSRTRSSSRSRSRSRSRSRKSYSRSRSRSRSRSRSKSRSVSRSPVPEKSQKRGSSSRSKSPASVDRQRSRSRSRSRSVDSGNSKRHSRSRSRSRSRTRSSSRSRSRSRSRSRKSYSRSRSRSRSRSRSKSRSVSRSPVPEKSQKRGSSSRSK
HUMAN10144	HUMAN10144_232to371	1.03628	0.736466618568	VAEKQEKRNQDRLRRREEREREERLSRRSGSRTRDRRRSRSRDRRRRRSRSTSRERRKLSRSRSRDRHRRHRSRSRSHSRGHRRASRDRSAKYKFSRERASREESWESGRSERGPPDWRLESSNGKMASRRSEEKEAGEIVAEKQEKRNQDRLRRREEREREERLSRRSGSRTRDRRRSRSRDRRRRRSRSTSRERRKLSRSRSRDRHRRHRSRSRSHSRGHRRASRDRSAKYKFSRERASREESWESGRSERGPP
HUMAN10319	HUMAN10319_243to305	1.4071	1.0	PRPPPRRFSPPRRMLPPPPMWRRSPPRMRRRSRSPRRRSPVRRRSRSPGRRRHRSRSSSNSSRPRPPPRRFSPPRRMLPPPPMWRRSPPRMRRRSRSPRRRSPVRRRSRSPGRRRHRSRSSSNSSRPRPPPRRFSPPRRMLPPPPMWRRSPPRMRRRSRSPRRRSPVRRRSRSPGRRRHRSRSSSNSSRPRPPPRRFSPPRRMLPPPPMWRRSPPRMRRRSRSPRRRSPVRRRSRSPGRRRHRSRSSSNSSRPRPP
HUMAN12144	HUMAN12144_67to103	1.04335	0.741488464394	PQKTKRKRKARTVLKSTSKLMTQMRMGKKKRAMKGKKPQKTKRKRKARTVLKSTSKLMTQMRMGKKKRAMKGKKPQKTKRKRKARTVLKSTSKLMTQMRMGKKKRAMKGKKPQKTKRKRKARTVLKSTSKLMTQMRMGKKKRAMKGKKPQKTKRKRKARTVLKSTSKLMTQMRMGKKKRAMKGKKPQKTKRKRKARTVLKSTSKLMTQMRMGKKKRAMKGKKPQKTKRKRKARTVLKSTSKLMTQMRMGKKKRAMK
HUMAN12518	HUMAN12518_55to95	1.05255	0.748025522322	VTVHSRARCRKNTLARRKGRHMGIGKRKGTANARMPEKVTWVTVHSRARCRKNTLARRKGRHMGIGKRKGTANARMPEKVTWVTVHSRARCRKNTLARRKGRHMGIGKRKGTANARMPEKVTWVTVHSRARCRKNTLARRKGRHMGIGKRKGTANARMPEKVTWVTVHSRARCRKNTLARRKGRHMGIGKRKGTANARMPEKVTWVTVHSRARCRKNTLARRKGRHMGIGKRKGTANARMPEKVTWVTVHSRARCR
HUMAN13425	HUMAN13425_93to221	1.2147	0.863263904962	GRPPDSHHSRRGPPPRRYGGGGYGRRSRSPRRRRRSRSRSRSRSRSRSRSRYSRSKSRSRTRSRSRSTSKSRSARRSKSKSSSVSRSRSRSRSRSRSRSPPPVSKRESKSRSRSKSPPKSPEEEGAVSSGRPPDSHHSRRGPPPRRYGGGGYGRRSRSPRRRRRSRSRSRSRSRSRSRSRYSRSKSRSRTRSRSRSTSKSRSARRSKSKSSSVSRSRSRSRSRSRSRSPPPVSKRESKSRSRSKSPPKSPEEEGAV
HUMAN13774	HUMAN13774_84to119	1.10495	0.785267038236	EPKVKSKKREAVAGRGRGRGRGRGRGRGRGRGGPRREPKVKSKKREAVAGRGRGRGRGRGRGRGRGRGGPRREPKVKSKKREAVAGRGRGRGRGRGRGRGRGRGGPRREPKVKSKKREAVAGRGRGRGRGRGRGRGRGRGGPRREPKVKSKKREAVAGRGRGRGRGRGRGRGRGRGGPRREPKVKSKKREAVAGRGRGRGRGRGRGRGRGRGGPRREPKVKSKKREAVAGRGRGRGRGRGRGRGRGRGGPRREPKV
HUMAN15081	HUMAN15081_1275to1311	1.06757	0.75870054529	RRSHRMRRHHHHHQHHHQHHHHKSRKERRKHKKHPTERRSHRMRRHHHHHQHHHQHHHHKSRKERRKHKKHPTERRSHRMRRHHHHHQHHHQHHHHKSRKERRKHKKHPTERRSHRMRRHHHHHQHHHQHHHHKSRKERRKHKKHPTERRSHRMRRHHHHHQHHHQHHHHKSRKERRKHKKHPTERRSHRMRRHHHHHQHHHQHHHHKSRKERRKHKKHPTERRSHRMRRHHHHHQHHHQHHHHKSRKERRKHKKH
HUMAN17093	HUMAN17093_1to115	1.04118	0.739946565581	GRSRSRSPRRERRRSRSTSRERERRRRERSRSRERDRRRSRSRSPHRRRSRSPRRHRSTSPSPSRLKERRDEEKKETKETKSKERQITEEDLEGKTEEEIEMMKLMGFASFDSTGRSRSRSPRRERRRSRSTSRERERRRRERSRSRERDRRRSRSRSPHRRRSRSPRRHRSTSPSPSRLKERRDEEKKETKETKSKERQITEEDLEGKTEEEIEMMKLMGFASFDSTGRSRSRSPRRERRRSRSTSRERERRRRE
HUMAN19341	HUMAN19341_188to240	1.36598	0.970775256557	RRRKKHRSRSRSRERRSRSRDRGRGGGGGGGGGGGGRERDRRRSRDRERSGRFRRRKKHRSRSRSRERRSRSRDRGRGGGGGGGGGGGGRERDRRRSRDRERSGRFRRRKKHRSRSRSRERRSRSRDRGRGGGGGGGGGGGGRERDRRRSRDRERSGRFRRRKKHRSRSRSRERRSRSRDRGRGGGGGGGGGGGGRERDRRRSRDRERSGRFRRRKKHRSRSRSRERRSRSRDRGRGGGGGGGGGGGGRERDRRRS
HUMAN19928	HUMAN19928_18to58	1.08181	0.768824212352	RKRRSAARRPRRREAAPRGREAAPRGREAAPRGPEAEFESDRKRRSAARRPRRREAAPRGREAAPRGREAAPRGPEAEFESDRKRRSAARRPRRREAAPRGREAAPRGREAAPRGPEAEFESDRKRRSAARRPRRREAAPRGREAAPRGREAAPRGPEAEFESDRKRRSAARRPRRREAAPRGREAAPRGREAAPRGPEAEFESDRKRRSAARRPRRREAAPRGREAAPRGREAAPRGPEAEFESDRKRRSAARRP
HUMAN20031	HUMAN20031_2094to2124	1.04896	0.745475543621	TVPRKRRARGKVKVAGSFTRAQKAAVQSRELTVPRKRRARGKVKVAGSFTRAQKAAVQSRELTVPRKRRARGKVKVAGSFTRAQKAAVQSRELTVPRKRRARGKVKVAGSFTRAQKAAVQSRELTVPRKRRARGKVKVAGSFTRAQKAAVQSRELTVPRKRRARGKVKVAGSFTRAQKAAVQSRELTVPRKRRARGKVKVAGSFTRAQKAAVQSRELTVPRKRRARGKVKVAGSFTRAQKAAVQSRELTVPRKRRA
HUMAN20192	HUMAN20192_1to36	1.06398	0.756148363876	SHRKFSAPRHGSLGFLPRKRSSRHRGKVKSFPKDDSHRKFSAPRHGSLGFLPRKRSSRHRGKVKSFPKDDSHRKFSAPRHGSLGFLPRKRSSRHRGKVKSFPKDDSHRKFSAPRHGSLGFLPRKRSSRHRGKVKSFPKDDSHRKFSAPRHGSLGFLPRKRSSRHRGKVKSFPKDDSHRKFSAPRHGSLGFLPRKRSSRHRGKVKSFPKDDSHRKFSAPRHGSLGFLPRKRSSRHRGKVKSFPKDDSHRKFSAPRHG
HUMAN20273	HUMAN20273_211to245	1.14695	0.815117860373	RRPVLPRTEAASLRVLERERRKRSRKELLNFYAWQRRPVLPRTEAASLRVLERERRKRSRKELLNFYAWQRRPVLPRTEAASLRVLERERRKRSRKELLNFYAWQRRPVLPRTEAASLRVLERERRKRSRKELLNFYAWQRRPVLPRTEAASLRVLERERRKRSRKELLNFYAWQRRPVLPRTEAASLRVLERERRKRSRKELLNFYAWQRRPVLPRTEAASLRVLERERRKRSRKELLNFYAWQRRPVLPRTEAA
HUMAN20924	HUMAN20924_420to461	1.03218	0.733553361729	LGGRTKFIQPTDTVMIRPLPVKPKTKVKQRVRVKTVPSLFQALGGRTKFIQPTDTVMIRPLPVKPKTKVKQRVRVKTVPSLFQALGGRTKFIQPTDTVMIRPLPVKPKTKVKQRVRVKTVPSLFQALGGRTKFIQPTDTVMIRPLPVKPKTKVKQRVRVKTVPSLFQALGGRTKFIQPTDTVMIRPLPVKPKTKVKQRVRVKTVPSLFQALGGRTKFIQPTDTVMIRPLPVKPKTKVKQRVRVKTVPSLFQALGGR
HUMAN24976	HUMAN24976_83to164	1.02847	0.73091341069	GEKRSRNRGPPPSWGRRPRDDYRRRSPPPRRRSPRRRSFSRSRSRSLSRDRRRERSLSRERNHKPSRSFSRSRSRSRSNERKGEKRSRNRGPPPSWGRRPRDDYRRRSPPPRRRSPRRRSFSRSRSRSLSRDRRRERSLSRERNHKPSRSFSRSRSRSRSNERKGEKRSRNRGPPPSWGRRPRDDYRRRSPPPRRRSPRRRSFSRSRSRSLSRDRRRERSLSRERNHKPSRSFSRSRSRSRSNERKGEKRSRNRGP
HUMAN28346	HUMAN28346_1to52	1.09756	0.780012806232	YPAGPPAGPVPRRGRRPLPGPPAPAPAPVPAARPPPPAPGPRPRVAVKMAFYPAGPPAGPVPRRGRRPLPGPPAPAPAPVPAARPPPPAPGPRPRVAVKMAFYPAGPPAGPVPRRGRRPLPGPPAPAPAPVPAARPPPPAPGPRPRVAVKMAFYPAGPPAGPVPRRGRRPLPGPPAPAPAPVPAARPPPPAPGPRPRVAVKMAFYPAGPPAGPVPRRGRRPLPGPPAPAPAPVPAARPPPPAPGPRPRVAVKMAFY
HUMAN29704	HUMAN29704_316to346	1.14391	0.812952085579	GARPRVAARRGTTAMTSAYSRATSSSSSQPMGARPRVAARRGTTAMTSAYSRATSSSSSQPMGARPRVAARRGTTAMTSAYSRATSSSSSQPMGARPRVAARRGTTAMTSAYSRATSSSSSQPMGARPRVAARRGTTAMTSAYSRATSSSSSQPMGARPRVAARRGTTAMTSAYSRATSSSSSQPMGARPRVAARRGTTAMTSAYSRATSSSSSQPMGARPRVAARRGTTAMTSAYSRATSSSSSQPMGARPRVAA
HUMAN29705	HUMAN29705_316to347	1.30858	0.929982713789	QVRSSVRARRRTTATTFRARSRAPFSRSSHPMQVRSSVRARRRTTATTFRARSRAPFSRSSHPMQVRSSVRARRRTTATTFRARSRAPFSRSSHPMQVRSSVRARRRTTATTFRARSRAPFSRSSHPMQVRSSVRARRRTTATTFRARSRAPFSRSSHPMQVRSSVRARRRTTATTFRARSRAPFSRSSHPMQVRSSVRARRRTTATTFRARSRAPFSRSSHPMQVRSSVRARRRTTATTFRARSRAPFSRSSHPM
