## Supplementary File 5 for "Discovering molecular features of intrinsically disordered regions by using evolution for contrastive learning": filter_131_idr_activations.txt

HUMAN18521	HUMAN18521_364to397	0.377291	0.446938581988	LRRMQEMIARMQAQMQMQMQGGDGDGGALGHHVLRRMQEMIARMQAQMQMQMQGGDGDGGALGHHVLRRMQEMIARMQAQMQMQMQGGDGDGGALGHHVLRRMQEMIARMQAQMQMQMQGGDGDGGALGHHVLRRMQEMIARMQAQMQMQMQGGDGDGGALGHHVLRRMQEMIARMQAQMQMQMQGGDGDGGALGHHVLRRMQEMIARMQAQMQMQMQGGDGDGGALGHHVLRRMQEMIARMQAQMQMQMQGGDGD
HUMAN02801	HUMAN02801_310to341	0.348521	0.41285745928	AKAIAINTFLPKNGFRPLDVSLYAQQRYATSFAKAIAINTFLPKNGFRPLDVSLYAQQRYATSFAKAIAINTFLPKNGFRPLDVSLYAQQRYATSFAKAIAINTFLPKNGFRPLDVSLYAQQRYATSFAKAIAINTFLPKNGFRPLDVSLYAQQRYATSFAKAIAINTFLPKNGFRPLDVSLYAQQRYATSFAKAIAINTFLPKNGFRPLDVSLYAQQRYATSFAKAIAINTFLPKNGFRPLDVSLYAQQRYATSF
HUMAN03523	HUMAN03523_235to352	0.32668	0.386985078551	GKPCVTPSAQAYGAPYSVGASAYSYNSFPAYGYGNSAAAAAAAAAAAAAAAAYSSSYGCAYPAGGGGGGGGTSAATTAMQPACSAAGGGPFVNVSNLGGFGSGGSAQPLHQGTAAGAAGKPCVTPSAQAYGAPYSVGASAYSYNSFPAYGYGNSAAAAAAAAAAAAAAAAYSSSYGCAYPAGGGGGGGGTSAATTAMQPACSAAGGGPFVNVSNLGGFGSGGSAQPLHQGTAAGAAGKPCVTPSAQAYGAPYSVGA
HUMAN06064	HUMAN06064_1019to1055	0.300222	0.355642756814	QQRLQAEFSDMIANSLQKRQAAGIRSQKPRRVASYKKQQRLQAEFSDMIANSLQKRQAAGIRSQKPRRVASYKKQQRLQAEFSDMIANSLQKRQAAGIRSQKPRRVASYKKQQRLQAEFSDMIANSLQKRQAAGIRSQKPRRVASYKKQQRLQAEFSDMIANSLQKRQAAGIRSQKPRRVASYKKQQRLQAEFSDMIANSLQKRQAAGIRSQKPRRVASYKKQQRLQAEFSDMIANSLQKRQAAGIRSQKPRRVAS
HUMAN06577	HUMAN06577_1to61	0.300492	0.355962786086	VLAAPLLLGFLLLALELRPRGEAAEGPAAAAAAAAAAAAAGVGGERSSRPAPSVAPEPDGVLAAPLLLGFLLLALELRPRGEAAEGPAAAAAAAAAAAAAGVGGERSSRPAPSVAPEPDGVLAAPLLLGFLLLALELRPRGEAAEGPAAAAAAAAAAAAAGVGGERSSRPAPSVAPEPDGVLAAPLLLGFLLLALELRPRGEAAEGPAAAAAAAAAAAAAGVGGERSSRPAPSVAPEPDGVLAAPLLLGFLLLALE
HUMAN08132	HUMAN08132_378to420	0.495144	0.586547953518	GIQLPSTAAAAAAAAAQAAALQLNGAVPLGALNPAALTALSPAGIQLPSTAAAAAAAAAQAAALQLNGAVPLGALNPAALTALSPAGIQLPSTAAAAAAAAAQAAALQLNGAVPLGALNPAALTALSPAGIQLPSTAAAAAAAAAQAAALQLNGAVPLGALNPAALTALSPAGIQLPSTAAAAAAAAAQAAALQLNGAVPLGALNPAALTALSPAGIQLPSTAAAAAAAAAQAAALQLNGAVPLGALNPAALTALS
HUMAN09246	HUMAN09246_326to366	0.342546	0.405780099327	WFINARRRIVQPMIDQSNRAGFLLDPSVSQGAAYSPEGQPMWFINARRRIVQPMIDQSNRAGFLLDPSVSQGAAYSPEGQPMWFINARRRIVQPMIDQSNRAGFLLDPSVSQGAAYSPEGQPMWFINARRRIVQPMIDQSNRAGFLLDPSVSQGAAYSPEGQPMWFINARRRIVQPMIDQSNRAGFLLDPSVSQGAAYSPEGQPMWFINARRRIVQPMIDQSNRAGFLLDPSVSQGAAYSPEGQPMWFINARRRIV
HUMAN12145	HUMAN12145_1to80	0.319962	0.37902646425	AAASGYTDLREKLKSMTSRDNYKAGSREAAAAAAAAVAAAAAAAAAAEPYPVSGAKRKYQEDSDPERSDYEEQQLQKEEAAASGYTDLREKLKSMTSRDNYKAGSREAAAAAAAAVAAAAAAAAAAEPYPVSGAKRKYQEDSDPERSDYEEQQLQKEEAAASGYTDLREKLKSMTSRDNYKAGSREAAAAAAAAVAAAAAAAAAAEPYPVSGAKRKYQEDSDPERSDYEEQQLQKEEAAASGYTDLREKLKSMTSR
HUMAN12660	HUMAN12660_1to68	0.337233	0.399485849058	AAAAVAAAAAAAAAASLQVLEMESMETAAAGSAGLAAEVRGSGTVDFGPGPGISAMEASGGDPGPEAAAAAVAAAAAAAAAASLQVLEMESMETAAAGSAGLAAEVRGSGTVDFGPGPGISAMEASGGDPGPEAAAAAVAAAAAAAAAASLQVLEMESMETAAAGSAGLAAEVRGSGTVDFGPGPGISAMEASGGDPGPEAAAAAVAAAAAAAAAASLQVLEMESMETAAAGSAGLAAEVRGSGTVDFGPGPGISA
HUMAN20776	HUMAN20776_255to300	0.468497	0.554981311208	GMEQRRTTASTTAATPAAVPAGTTAAAAAAAAAAAAAAVTSGVATKGMEQRRTTASTTAATPAAVPAGTTAAAAAAAAAAAAAAVTSGVATKGMEQRRTTASTTAATPAAVPAGTTAAAAAAAAAAAAAAVTSGVATKGMEQRRTTASTTAATPAAVPAGTTAAAAAAAAAAAAAAVTSGVATKGMEQRRTTASTTAATPAAVPAGTTAAAAAAAAAAAAAAVTSGVATKGMEQRRTTASTTAATPAAVPAGTTAA
HUMAN22345	HUMAN22345_486to515	0.822087	0.973844729635	PASAAAAAAAAAAAAAAVIPTVSTPPPFQGPASAAAAAAAAAAAAAAVIPTVSTPPPFQGPASAAAAAAAAAAAAAAVIPTVSTPPPFQGPASAAAAAAAAAAAAAAVIPTVSTPPPFQGPASAAAAAAAAAAAAAAVIPTVSTPPPFQGPASAAAAAAAAAAAAAAVIPTVSTPPPFQGPASAAAAAAAAAAAAAAVIPTVSTPPPFQGPASAAAAAAAAAAAAAAVIPTVSTPPPFQGPASAAAAAAAAAAAAA
HUMAN22428	HUMAN22428_1099to1140	0.301565	0.357234324338	QISTERYERERAIQEMRRHGLATPPLSSTLRSPSHSPEHRNVQISTERYERERAIQEMRRHGLATPPLSSTLRSPSHSPEHRNVQISTERYERERAIQEMRRHGLATPPLSSTLRSPSHSPEHRNVQISTERYERERAIQEMRRHGLATPPLSSTLRSPSHSPEHRNVQISTERYERERAIQEMRRHGLATPPLSSTLRSPSHSPEHRNVQISTERYERERAIQEMRRHGLATPPLSSTLRSPSHSPEHRNVQIST
HUMAN23396	HUMAN23396_129to202	0.371392	0.4399511056	TGGGAAGGPGDDSGGGGGAGGGGGGGSSSSPAATSAAATSAAAAAAAAAAAAAAAAGAGAPSVGAAGAADGGDETGGGAAGGPGDDSGGGGGAGGGGGGGSSSSPAATSAAATSAAAAAAAAAAAAAAAAGAGAPSVGAAGAADGGDETGGGAAGGPGDDSGGGGGAGGGGGGGSSSSPAATSAAATSAAAAAAAAAAAAAAAAGAGAPSVGAAGAADGGDETGGGAAGGPGDDSGGGGGAGGGGGGGSSSSPAAT
HUMAN24554	HUMAN24554_203to236	0.844167	1.0	AAAPGTAAAAAAAAAAAAAFGQYQPQQLQTDRMQAAAPGTAAAAAAAAAAAAAFGQYQPQQLQTDRMQAAAPGTAAAAAAAAAAAAAFGQYQPQQLQTDRMQAAAPGTAAAAAAAAAAAAAFGQYQPQQLQTDRMQAAAPGTAAAAAAAAAAAAAFGQYQPQQLQTDRMQAAAPGTAAAAAAAAAAAAAFGQYQPQQLQTDRMQAAAPGTAAAAAAAAAAAAAFGQYQPQQLQTDRMQAAAPGTAAAAAAAAAAAA
HUMAN25145	HUMAN25145_24to97	0.381375	0.451776372513	SRRFSPPSSSLQPGKMSDVSPVVAAQQQQQQQQQQQQQQQQQQQQQQQEAAAAAAAAAAAAAAAAAVPRLRPPHSRRFSPPSSSLQPGKMSDVSPVVAAQQQQQQQQQQQQQQQQQQQQQQQEAAAAAAAAAAAAAAAAAVPRLRPPHSRRFSPPSSSLQPGKMSDVSPVVAAQQQQQQQQQQQQQQQQQQQQQQQEAAAAAAAAAAAAAAAAAVPRLRPPHSRRFSPPSSSLQPGKMSDVSPVVAAQQQQQQQQQ
HUMAN26106	HUMAN26106_25to225	0.434116	0.51425424142	GLVADELNKNMEGAAAAAAAAAAAAAAGAGGGGFPHPAAAAAGGNFSVAAAAAAAAAAAANQCRNLMAHPAPLAPGAASAYSSAPGEAPPSAAAAAAAAAAAAAAAAAASSSGGPGPAGPAGAEAAKQCSPCSAAAQSSSGPAALPYGYFGSGYYPCARMGPHPNAIKSCAQPASAAAAAAFADKYMDTAGPAAEEFSSRAGLVADELNKNMEGAAAAAAAAAAAAAAGAGGGGFPHPAAAAAGGNFSVAAAAAAA
HUMAN27431	HUMAN27431_130to171	0.404112	0.478711116267	MRLQDQQLARQLMRLRGDINKLKIEHTCRLHRRMLNDATYELMRLQDQQLARQLMRLRGDINKLKIEHTCRLHRRMLNDATYELMRLQDQQLARQLMRLRGDINKLKIEHTCRLHRRMLNDATYELMRLQDQQLARQLMRLRGDINKLKIEHTCRLHRRMLNDATYELMRLQDQQLARQLMRLRGDINKLKIEHTCRLHRRMLNDATYELMRLQDQQLARQLMRLRGDINKLKIEHTCRLHRRMLNDATYELMRLQ
HUMAN29307	HUMAN29307_321to367	0.559773	0.663107004443	ARHRPPSTALQAHSPALPAPHAHAPALAAAAAAAAAAAAHHLPAMVLARHRPPSTALQAHSPALPAPHAHAPALAAAAAAAAAAAAHHLPAMVLARHRPPSTALQAHSPALPAPHAHAPALAAAAAAAAAAAAHHLPAMVLARHRPPSTALQAHSPALPAPHAHAPALAAAAAAAAAAAAHHLPAMVLARHRPPSTALQAHSPALPAPHAHAPALAAAAAAAAAAAAHHLPAMVLARHRPPSTALQAHSPALPAPH
HUMAN29611	HUMAN29611_1to40	0.316281	0.374666934788	NRQLVNILTALFAFFLETNHFRTAFCKDHDSRSGKQPSQNRQLVNILTALFAFFLETNHFRTAFCKDHDSRSGKQPSQNRQLVNILTALFAFFLETNHFRTAFCKDHDSRSGKQPSQNRQLVNILTALFAFFLETNHFRTAFCKDHDSRSGKQPSQNRQLVNILTALFAFFLETNHFRTAFCKDHDSRSGKQPSQNRQLVNILTALFAFFLETNHFRTAFCKDHDSRSGKQPSQNRQLVNILTALFAFFLETNHFR
HUMAN30555	HUMAN30555_1to38	0.573816	0.679742030636	MAAMATARVRMGPRCAQALWRMPWLPVFLSLAAAAAAMAAMATARVRMGPRCAQALWRMPWLPVFLSLAAAAAAMAAMATARVRMGPRCAQALWRMPWLPVFLSLAAAAAAMAAMATARVRMGPRCAQALWRMPWLPVFLSLAAAAAAMAAMATARVRMGPRCAQALWRMPWLPVFLSLAAAAAAMAAMATARVRMGPRCAQALWRMPWLPVFLSLAAAAAAMAAMATARVRMGPRCAQALWRMPWLPVFLSLAAA
