## Supplementary File 5 for "Discovering molecular features of intrinsically disordered regions by using evolution for contrastive learning": filter_132_idr_activations.txt

HUMAN00050	HUMAN00050_1to33	2.48172	0.675501903157	AAAAAAAGAAGSAAPAAAAGAPGSGGAPSGSQAAAAAAAGAAGSAAPAAAAGAPGSGGAPSGSQAAAAAAAGAAGSAAPAAAAGAPGSGGAPSGSQAAAAAAAGAAGSAAPAAAAGAPGSGGAPSGSQAAAAAAAGAAGSAAPAAAAGAPGSGGAPSGSQAAAAAAAGAAGSAAPAAAAGAPGSGGAPSGSQAAAAAAAGAAGSAAPAAAAGAPGSGGAPSGSQAAAAAAAGAAGSAAPAAAAGAPGSGGAPSGSQ
HUMAN03206	HUMAN03206_1to32	2.45272	0.667608213352	AAATAAAALAAADPPPAMPQAAGAGGPTTRRAAATAAAALAAADPPPAMPQAAGAGGPTTRRAAATAAAALAAADPPPAMPQAAGAGGPTTRRAAATAAAALAAADPPPAMPQAAGAGGPTTRRAAATAAAALAAADPPPAMPQAAGAGGPTTRRAAATAAAALAAADPPPAMPQAAGAGGPTTRRAAATAAAALAAADPPPAMPQAAGAGGPTTRRAAATAAAALAAADPPPAMPQAAGAGGPTTRRAAATAAAA
HUMAN03514	HUMAN03514_615to661	2.30025	0.626106719166	PRPTTPTAAAATAAAAAAAGAATAAPVLVDGDLNLGSVVKESCEPSCPRPTTPTAAAATAAAAAAAGAATAAPVLVDGDLNLGSVVKESCEPSCPRPTTPTAAAATAAAAAAAGAATAAPVLVDGDLNLGSVVKESCEPSCPRPTTPTAAAATAAAAAAAGAATAAPVLVDGDLNLGSVVKESCEPSCPRPTTPTAAAATAAAAAAAGAATAAPVLVDGDLNLGSVVKESCEPSCPRPTTPTAAAATAAAAAAAGA
HUMAN03672	HUMAN03672_1to63	2.13039	0.579874734878	AASEAAVVSSPSLKTDTSPVLETAGTVAAMAATPSARAAAAVVAAAARTGSEARVSKAALATAASEAAVVSSPSLKTDTSPVLETAGTVAAMAATPSARAAAAVVAAAARTGSEARVSKAALATAASEAAVVSSPSLKTDTSPVLETAGTVAAMAATPSARAAAAVVAAAARTGSEARVSKAALATAASEAAVVSSPSLKTDTSPVLETAGTVAAMAATPSARAAAAVVAAAARTGSEARVSKAALATAASEAAVV
HUMAN07383	HUMAN07383_1to32	2.13584	0.5813558441	EGSGGGAGERAPLLGARRAAAAAAAAGAFAGEGSGGGAGERAPLLGARRAAAAAAAAGAFAGEGSGGGAGERAPLLGARRAAAAAAAAGAFAGEGSGGGAGERAPLLGARRAAAAAAAAGAFAGEGSGGGAGERAPLLGARRAAAAAAAAGAFAGEGSGGGAGERAPLLGARRAAAAAAAAGAFAGEGSGGGAGERAPLLGARRAAAAAAAAGAFAGEGSGGGAGERAPLLGARRAAAAAAAAGAFAGEGSGGGAG
HUMAN07776	HUMAN07776_244to273	2.67434	0.727931144872	IKAAQHQANQAAVAAQAAAAAATVMAFPPGIKAAQHQANQAAVAAQAAAAAATVMAFPPGIKAAQHQANQAAVAAQAAAAAATVMAFPPGIKAAQHQANQAAVAAQAAAAAATVMAFPPGIKAAQHQANQAAVAAQAAAAAATVMAFPPGIKAAQHQANQAAVAAQAAAAAATVMAFPPGIKAAQHQANQAAVAAQAAAAAATVMAFPPGIKAAQHQANQAAVAAQAAAAAATVMAFPPGIKAAQHQANQAAVAAQ
HUMAN08132	HUMAN08132_378to420	2.2222	0.604863058561	GIQLPSTAAAAAAAAAQAAALQLNGAVPLGALNPAALTALSPAGIQLPSTAAAAAAAAAQAAALQLNGAVPLGALNPAALTALSPAGIQLPSTAAAAAAAAAQAAALQLNGAVPLGALNPAALTALSPAGIQLPSTAAAAAAAAAQAAALQLNGAVPLGALNPAALTALSPAGIQLPSTAAAAAAAAAQAAALQLNGAVPLGALNPAALTALSPAGIQLPSTAAAAAAAAAQAAALQLNGAVPLGALNPAALTALS
HUMAN08945	HUMAN08945_1to102	2.22796	0.606432295826	PAMVEKGPEVSGKRRGRNNAAASASAAAASAAASAACASPAATAASGAAASSASAAAASAAAAPNNGQNKSLAAAAPNGNSSSNSWEEGSSGSSSDEEHGGPAMVEKGPEVSGKRRGRNNAAASASAAAASAAASAACASPAATAASGAAASSASAAAASAAAAPNNGQNKSLAAAAPNGNSSSNSWEEGSSGSSSDEEHGGPAMVEKGPEVSGKRRGRNNAAASASAAAASAAASAACASPAATAASGAAASSAS
HUMAN09259	HUMAN09259_93to136	3.37628	0.918994494074	GLKKRDKKNKTKKTKAAAAAAAAAPAAAATAPTTAATTAATAAQGLKKRDKKNKTKKTKAAAAAAAAAPAAAATAPTTAATTAATAAQGLKKRDKKNKTKKTKAAAAAAAAAPAAAATAPTTAATTAATAAQGLKKRDKKNKTKKTKAAAAAAAAAPAAAATAPTTAATTAATAAQGLKKRDKKNKTKKTKAAAAAAAAAPAAAATAPTTAATTAATAAQGLKKRDKKNKTKKTKAAAAAAAAAPAAAATAPTTAA
HUMAN16546	HUMAN16546_1to58	2.44124	0.664484924361	AASAAAASAAAASAASGSPGPGEGSAGGEKRSTAPSAAASASASAAASSPAGGGAEAAASAAAASAAAASAASGSPGPGEGSAGGEKRSTAPSAAASASASAAASSPAGGGAEAAASAAAASAAAASAASGSPGPGEGSAGGEKRSTAPSAAASASASAAASSPAGGGAEAAASAAAASAAAASAASGSPGPGEGSAGGEKRSTAPSAAASASASAAASSPAGGGAEAAASAAAASAAAASAASGSPGPGEGSAGG
HUMAN18350	HUMAN18350_61to100	2.73837	0.74536128831	PGAAKPGGAAAEGAGPGAARGAQRAARAAGAAGAAAAAARPGAAKPGGAAAEGAGPGAARGAQRAARAAGAAGAAAAAARPGAAKPGGAAAEGAGPGAARGAQRAARAAGAAGAAAAAARPGAAKPGGAAAEGAGPGAARGAQRAARAAGAAGAAAAAARPGAAKPGGAAAEGAGPGAARGAQRAARAAGAAGAAAAAARPGAAKPGGAAAEGAGPGAARGAQRAARAAGAAGAAAAAARPGAAKPGGAAAEGAGP
HUMAN20776	HUMAN20776_255to300	3.07779	0.837747122746	GMEQRRTTASTTAATPAAVPAGTTAAAAAAAAAAAAAAVTSGVATKGMEQRRTTASTTAATPAAVPAGTTAAAAAAAAAAAAAAVTSGVATKGMEQRRTTASTTAATPAAVPAGTTAAAAAAAAAAAAAAVTSGVATKGMEQRRTTASTTAATPAAVPAGTTAAAAAAAAAAAAAAVTSGVATKGMEQRRTTASTTAATPAAVPAGTTAAAAAAAAAAAAAAVTSGVATKGMEQRRTTASTTAATPAAVPAGTTAA
HUMAN22345	HUMAN22345_486to515	3.67389	1.0	PASAAAAAAAAAAAAAAVIPTVSTPPPFQGPASAAAAAAAAAAAAAAVIPTVSTPPPFQGPASAAAAAAAAAAAAAAVIPTVSTPPPFQGPASAAAAAAAAAAAAAAVIPTVSTPPPFQGPASAAAAAAAAAAAAAAVIPTVSTPPPFQGPASAAAAAAAAAAAAAAVIPTVSTPPPFQGPASAAAAAAAAAAAAAAVIPTVSTPPPFQGPASAAAAAAAAAAAAAAVIPTVSTPPPFQGPASAAAAAAAAAAAAA
HUMAN23396	HUMAN23396_129to202	2.11938	0.576876823928	TGGGAAGGPGDDSGGGGGAGGGGGGGSSSSPAATSAAATSAAAAAAAAAAAAAAAAGAGAPSVGAAGAADGGDETGGGAAGGPGDDSGGGGGAGGGGGGGSSSSPAATSAAATSAAAAAAAAAAAAAAAAGAGAPSVGAAGAADGGDETGGGAAGGPGDDSGGGGGAGGGGGGGSSSSPAATSAAATSAAAAAAAAAAAAAAAAGAGAPSVGAAGAADGGDETGGGAAGGPGDDSGGGGGAGGGGGGGSSSSPAAT
HUMAN24554	HUMAN24554_203to236	3.55447	0.967495094065	AAAPGTAAAAAAAAAAAAAFGQYQPQQLQTDRMQAAAPGTAAAAAAAAAAAAAFGQYQPQQLQTDRMQAAAPGTAAAAAAAAAAAAAFGQYQPQQLQTDRMQAAAPGTAAAAAAAAAAAAAFGQYQPQQLQTDRMQAAAPGTAAAAAAAAAAAAAFGQYQPQQLQTDRMQAAAPGTAAAAAAAAAAAAAFGQYQPQQLQTDRMQAAAPGTAAAAAAAAAAAAAFGQYQPQQLQTDRMQAAAPGTAAAAAAAAAAAA
HUMAN26106	HUMAN26106_25to225	2.48933	0.677574404761	GLVADELNKNMEGAAAAAAAAAAAAAAGAGGGGFPHPAAAAAGGNFSVAAAAAAAAAAAANQCRNLMAHPAPLAPGAASAYSSAPGEAPPSAAAAAAAAAAAAAAAAAASSSGGPGPAGPAGAEAAKQCSPCSAAAQSSSGPAALPYGYFGSGYYPCARMGPHPNAIKSCAQPASAAAAAAFADKYMDTAGPAAEEFSSRAGLVADELNKNMEGAAAAAAAAAAAAAAGAGGGGFPHPAAAAAGGNFSVAAAAAAA
HUMAN27044	HUMAN27044_1to35	2.82348	0.768527022829	AGAAAAVAAGAAAGAAAAAVSVAAPGRASAPPPPAGAAAAVAAGAAAGAAAAAVSVAAPGRASAPPPPAGAAAAVAAGAAAGAAAAAVSVAAPGRASAPPPPAGAAAAVAAGAAAGAAAAAVSVAAPGRASAPPPPAGAAAAVAAGAAAGAAAAAVSVAAPGRASAPPPPAGAAAAVAAGAAAGAAAAAVSVAAPGRASAPPPPAGAAAAVAAGAAAGAAAAAVSVAAPGRASAPPPPAGAAAAVAAGAAAGAAAA
HUMAN30365	HUMAN30365_1to31	3.11564	0.848049537565	AASAALSAAAAAAALSGLAVRLSRSAAARGAASAALSAAAAAAALSGLAVRLSRSAAARGAASAALSAAAAAAALSGLAVRLSRSAAARGAASAALSAAAAAAALSGLAVRLSRSAAARGAASAALSAAAAAAALSGLAVRLSRSAAARGAASAALSAAAAAAALSGLAVRLSRSAAARGAASAALSAAAAAAALSGLAVRLSRSAAARGAASAALSAAAAAAALSGLAVRLSRSAAARGAASAALSAAAAAAALS
HUMAN30373	HUMAN30373_1to31	3.11564	0.848049537565	AASAALSAAAAAAALSGLAVRLSRSAAARGAASAALSAAAAAAALSGLAVRLSRSAAARGAASAALSAAAAAAALSGLAVRLSRSAAARGAASAALSAAAAAAALSGLAVRLSRSAAARGAASAALSAAAAAAALSGLAVRLSRSAAARGAASAALSAAAAAAALSGLAVRLSRSAAARGAASAALSAAAAAAALSGLAVRLSRSAAARGAASAALSAAAAAAALSGLAVRLSRSAAARGAASAALSAAAAAAALS
HUMAN30555	HUMAN30555_1to38	2.15686	0.587077807133	MAAMATARVRMGPRCAQALWRMPWLPVFLSLAAAAAAMAAMATARVRMGPRCAQALWRMPWLPVFLSLAAAAAAMAAMATARVRMGPRCAQALWRMPWLPVFLSLAAAAAAMAAMATARVRMGPRCAQALWRMPWLPVFLSLAAAAAAMAAMATARVRMGPRCAQALWRMPWLPVFLSLAAAAAAMAAMATARVRMGPRCAQALWRMPWLPVFLSLAAAAAAMAAMATARVRMGPRCAQALWRMPWLPVFLSLAAA
