## Supplementary File 5 for "Discovering molecular features of intrinsically disordered regions by using evolution for contrastive learning": filter_134_idr_activations.txt

HUMAN22541	HUMAN22541_941to974	2.33923	0.745979059885	LGHPVEEEDELESGDQEDEDDESEDPGKDLDHILGHPVEEEDELESGDQEDEDDESEDPGKDLDHILGHPVEEEDELESGDQEDEDDESEDPGKDLDHILGHPVEEEDELESGDQEDEDDESEDPGKDLDHILGHPVEEEDELESGDQEDEDDESEDPGKDLDHILGHPVEEEDELESGDQEDEDDESEDPGKDLDHILGHPVEEEDELESGDQEDEDDESEDPGKDLDHILGHPVEEEDELESGDQEDEDDESED
HUMAN00247	HUMAN00247_1to44	2.52	0.803625846695	DGDGDPESVGQPEEASPEEQPEEASAEEERPEDQQEEEAAAAADGDGDPESVGQPEEASPEEQPEEASAEEERPEDQQEEEAAAAADGDGDPESVGQPEEASPEEQPEEASAEEERPEDQQEEEAAAAADGDGDPESVGQPEEASPEEQPEEASAEEERPEDQQEEEAAAAADGDGDPESVGQPEEASPEEQPEEASAEEERPEDQQEEEAAAAADGDGDPESVGQPEEASPEEQPEEASAEEERPEDQQEEEAAA
HUMAN01262	HUMAN01262_249to302	3.13579	1.0	DDEEGGEDDDDDDDDGDEGEEELEDIDEGDEDEGEEDEDDDEGEEGEEDEGEDDDDEEGGEDDDDDDDDGDEGEEELEDIDEGDEDEGEEDEDDDEGEEGEEDEGEDDDDEEGGEDDDDDDDDGDEGEEELEDIDEGDEDEGEEDEDDDEGEEGEEDEGEDDDDEEGGEDDDDDDDDGDEGEEELEDIDEGDEDEGEEDEDDDEGEEGEEDEGEDDDDEEGGEDDDDDDDDGDEGEEELEDIDEGDEDEGEEDEDD
HUMAN01587	HUMAN01587_149to268	2.30234	0.734214187628	DQEDNEAPDSEEEDDEDGDEDDEEEEENEAGPPEGYEEEEEEEEEEDEDEDEDEDEAGSELGEGEEEVGLSYLMKEEIQDEEDDDDYVEEGEEEEEEEEGGLRGEKRKRDAEDDGEEEDDDQEDNEAPDSEEEDDEDGDEDDEEEEENEAGPPEGYEEEEEEEEEEDEDEDEDEDEAGSELGEGEEEVGLSYLMKEEIQDEEDDDDYVEEGEEEEEEEEGGLRGEKRKRDAEDDGEEEDDDQEDNEAPDSEEEDDE
HUMAN02143	HUMAN02143_1to34	2.42829	0.774378996353	ESEGPPESESSEFFSQQEEENEEEEAQEPEETGESEGPPESESSEFFSQQEEENEEEEAQEPEETGESEGPPESESSEFFSQQEEENEEEEAQEPEETGESEGPPESESSEFFSQQEEENEEEEAQEPEETGESEGPPESESSEFFSQQEEENEEEEAQEPEETGESEGPPESESSEFFSQQEEENEEEEAQEPEETGESEGPPESESSEFFSQQEEENEEEEAQEPEETGESEGPPESESSEFFSQQEEENEEEE
HUMAN03844	HUMAN03844_585to614	2.39396	0.763430929532	GCPGVAPEVTEGAKGLEDTEEPEEEEEGEEGCPGVAPEVTEGAKGLEDTEEPEEEEEGEEGCPGVAPEVTEGAKGLEDTEEPEEEEEGEEGCPGVAPEVTEGAKGLEDTEEPEEEEEGEEGCPGVAPEVTEGAKGLEDTEEPEEEEEGEEGCPGVAPEVTEGAKGLEDTEEPEEEEEGEEGCPGVAPEVTEGAKGLEDTEEPEEEEEGEEGCPGVAPEVTEGAKGLEDTEEPEEEEEGEEGCPGVAPEVTEGAKGL
HUMAN04081	HUMAN04081_538to575	2.20026	0.701659818898	EWPMPEDLAEADDEGEPEEGTSKDEEGRASQEGPPGPEEWPMPEDLAEADDEGEPEEGTSKDEEGRASQEGPPGPEEWPMPEDLAEADDEGEPEEGTSKDEEGRASQEGPPGPEEWPMPEDLAEADDEGEPEEGTSKDEEGRASQEGPPGPEEWPMPEDLAEADDEGEPEEGTSKDEEGRASQEGPPGPEEWPMPEDLAEADDEGEPEEGTSKDEEGRASQEGPPGPEEWPMPEDLAEADDEGEPEEGTSKDEEGR
HUMAN06839	HUMAN06839_348to391	2.24251	0.715132660744	EDDDDDYDEEGEEADEEGEEEGDEENDPDYDPKKDQNPAECKQQEDDDDDYDEEGEEADEEGEEEGDEENDPDYDPKKDQNPAECKQQEDDDDDYDEEGEEADEEGEEEGDEENDPDYDPKKDQNPAECKQQEDDDDDYDEEGEEADEEGEEEGDEENDPDYDPKKDQNPAECKQQEDDDDDYDEEGEEADEEGEEEGDEENDPDYDPKKDQNPAECKQQEDDDDDYDEEGEEADEEGEEEGDEENDPDYDPKKDQ
HUMAN07416	HUMAN07416_1935to1971	2.23173	0.71169596499	CGLQDSQKAGGAEDEQENEDDEEERDGEEEEEAEESNCGLQDSQKAGGAEDEQENEDDEEERDGEEEEEAEESNCGLQDSQKAGGAEDEQENEDDEEERDGEEEEEAEESNCGLQDSQKAGGAEDEQENEDDEEERDGEEEEEAEESNCGLQDSQKAGGAEDEQENEDDEEERDGEEEEEAEESNCGLQDSQKAGGAEDEQENEDDEEERDGEEEEEAEESNCGLQDSQKAGGAEDEQENEDDEEERDGEEEEEAE
HUMAN09707	HUMAN09707_151to249	2.30984	0.736603854838	DDKEAPDSDAEGYVEGLDDEEEDEDEEEYDEDAQVVEDEEDEDEEEEGEEEDVSGEEEEDEEGYNDGEVDDEEDEEELGEEERGQKRKREPEDEGEDDDDDKEAPDSDAEGYVEGLDDEEEDEDEEEYDEDAQVVEDEEDEDEEEEGEEEDVSGEEEEDEEGYNDGEVDDEEDEEELGEEERGQKRKREPEDEGEDDDDDKEAPDSDAEGYVEGLDDEEEDEDEEEYDEDAQVVEDEEDEDEEEEGEEEDVSGEEE
HUMAN11551	HUMAN11551_483to520	2.37436	0.757181451773	ETQEWLEETDSEEDSEEVEGAEGGVDDEDSGEESGAEDETQEWLEETDSEEDSEEVEGAEGGVDDEDSGEESGAEDETQEWLEETDSEEDSEEVEGAEGGVDDEDSGEESGAEDETQEWLEETDSEEDSEEVEGAEGGVDDEDSGEESGAEDETQEWLEETDSEEDSEEVEGAEGGVDDEDSGEESGAEDETQEWLEETDSEEDSEEVEGAEGGVDDEDSGEESGAEDETQEWLEETDSEEDSEEVEGAEGGVDDE
HUMAN12148	HUMAN12148_947to977	2.53833	0.809470229103	EEEEKKEDKEEKAEGKEGEEATAEAEEKQPEEEEEKKEDKEEKAEGKEGEEATAEAEEKQPEEEEEKKEDKEEKAEGKEGEEATAEAEEKQPEEEEEKKEDKEEKAEGKEGEEATAEAEEKQPEEEEEKKEDKEEKAEGKEGEEATAEAEEKQPEEEEEKKEDKEEKAEGKEGEEATAEAEEKQPEEEEEKKEDKEEKAEGKEGEEATAEAEEKQPEEEEEKKEDKEEKAEGKEGEEATAEAEEKQPEEEEEKKED
HUMAN13652	HUMAN13652_191to227	2.46873	0.787275596145	TNEQESTLGQKHTEDREEGMDVEEGEMGDEEAPTTCSTNEQESTLGQKHTEDREEGMDVEEGEMGDEEAPTTCSTNEQESTLGQKHTEDREEGMDVEEGEMGDEEAPTTCSTNEQESTLGQKHTEDREEGMDVEEGEMGDEEAPTTCSTNEQESTLGQKHTEDREEGMDVEEGEMGDEEAPTTCSTNEQESTLGQKHTEDREEGMDVEEGEMGDEEAPTTCSTNEQESTLGQKHTEDREEGMDVEEGEMGDEEAPT
HUMAN14225	HUMAN14225_250to291	2.22466	0.70944216591	HVEELARDGEAPLDKACAEDDDEEDEEEEEEEPDPDPEMEHVHVEELARDGEAPLDKACAEDDDEEDEEEEEEEPDPDPEMEHVHVEELARDGEAPLDKACAEDDDEEDEEEEEEEPDPDPEMEHVHVEELARDGEAPLDKACAEDDDEEDEEEEEEEPDPDPEMEHVHVEELARDGEAPLDKACAEDDDEEDEEEEEEEPDPDPEMEHVHVEELARDGEAPLDKACAEDDDEEDEEEEEEEPDPDPEMEHVHVEE
HUMAN15014	HUMAN15014_663to712	2.34822	0.748844379595	EEAEEEDEEEEEEGEETALAKEALELPDTELLSPEAGPDPGDLPLDNQRTEEAEEEDEEEEEEGEETALAKEALELPDTELLSPEAGPDPGDLPLDNQRTEEAEEEDEEEEEEGEETALAKEALELPDTELLSPEAGPDPGDLPLDNQRTEEAEEEDEEEEEEGEETALAKEALELPDTELLSPEAGPDPGDLPLDNQRTEEAEEEDEEEEEEGEETALAKEALELPDTELLSPEAGPDPGDLPLDNQRTEEAEEE
HUMAN15456	HUMAN15456_1874to1927	2.93836	0.937040974619	EEEEEDEEEEGEEEDEEEKEEDEEETAQEKEDEEKEEEEAAEGEKEEGLEEGLLEEEEEDEEEEGEEEDEEEKEEDEEETAQEKEDEEKEEEEAAEGEKEEGLEEGLLEEEEEDEEEEGEEEDEEEKEEDEEETAQEKEDEEKEEEEAAEGEKEEGLEEGLLEEEEEDEEEEGEEEDEEEKEEDEEETAQEKEDEEKEEEEAAEGEKEEGLEEGLLEEEEEDEEEEGEEEDEEEKEEDEEETAQEKEDEEKEEEEA
HUMAN15828	HUMAN15828_365to420	2.38128	0.759388643599	GEEEAEEEEVEEMTEGGEVMEAHGEEEGEEDEEKAVDIVPKSVWKPPPVIPKEESRGEEEAEEEEVEEMTEGGEVMEAHGEEEGEEDEEKAVDIVPKSVWKPPPVIPKEESRGEEEAEEEEVEEMTEGGEVMEAHGEEEGEEDEEKAVDIVPKSVWKPPPVIPKEESRGEEEAEEEEVEEMTEGGEVMEAHGEEEGEEDEEKAVDIVPKSVWKPPPVIPKEESRGEEEAEEEEVEEMTEGGEVMEAHGEEEGEEDE
HUMAN15828	HUMAN15828_681to717	2.65791	0.847604390936	PTVEEEQALKAAQEQALGATEEEEEGEEEEEGEETDDPTVEEEQALKAAQEQALGATEEEEEGEEEEEGEETDDPTVEEEQALKAAQEQALGATEEEEEGEEEEEGEETDDPTVEEEQALKAAQEQALGATEEEEEGEEEEEGEETDDPTVEEEQALKAAQEQALGATEEEEEGEEEEEGEETDDPTVEEEQALKAAQEQALGATEEEEEGEEEEEGEETDDPTVEEEQALKAAQEQALGATEEEEEGEEEEEGEE
HUMAN17142	HUMAN17142_385to418	2.68557	0.856425098911	ADEPNVTSEEEEEEEEEEEGEPEDAELGDEMTDVADEPNVTSEEEEEEEEEEEGEPEDAELGDEMTDVADEPNVTSEEEEEEEEEEEGEPEDAELGDEMTDVADEPNVTSEEEEEEEEEEEGEPEDAELGDEMTDVADEPNVTSEEEEEEEEEEEGEPEDAELGDEMTDVADEPNVTSEEEEEEEEEEEGEPEDAELGDEMTDVADEPNVTSEEEEEEEEEEEGEPEDAELGDEMTDVADEPNVTSEEEEEEEEEE
HUMAN17937	HUMAN17937_408to441	2.29689	0.732476489758	EGDTDSNTDQDAGSSEEDEEEEEEEGEEDEEGQKEGDTDSNTDQDAGSSEEDEEEEEEEGEEDEEGQKEGDTDSNTDQDAGSSEEDEEEEEEEGEEDEEGQKEGDTDSNTDQDAGSSEEDEEEEEEEGEEDEEGQKEGDTDSNTDQDAGSSEEDEEEEEEEGEEDEEGQKEGDTDSNTDQDAGSSEEDEEEEEEEGEEDEEGQKEGDTDSNTDQDAGSSEEDEEEEEEEGEEDEEGQKEGDTDSNTDQDAGSSEED
HUMAN18649	HUMAN18649_390to538	2.28166	0.727618310766	GGGPNATITTSLKSEGEEEEEEEEEEEEEEGEGEEEEEEGEEEEEEGGEGEELGEEEEVEEEGDVDSDEEEEEDEESSSEGLEAEDWAQGVVEAGGSFGAYGAQEEAQCPTLHFLEGGEDSDSDSEEEDDEEEDDEDEDDDDDEEDGDEGGGPNATITTSLKSEGEEEEEEEEEEEEEEGEGEEEEEEGEEEEEEGGEGEELGEEEEVEEEGDVDSDEEEEEDEESSSEGLEAEDWAQGVVEAGGSFGAYGAQEEA
HUMAN20962	HUMAN20962_1393to1507	2.23174	0.711700070686	RLAEDEDEEEDQEEEEQEEEDDDEDDDDTDDLDELDTDQLLEAELEEDDNNENAGEDGDNDFSPSDEELANLLEEGEDGEDEDSDADEEVELILGDTDSSDNSDLEDDIILSLNERLAEDEDEEEDQEEEEQEEEDDDEDDDDTDDLDELDTDQLLEAELEEDDNNENAGEDGDNDFSPSDEELANLLEEGEDGEDEDSDADEEVELILGDTDSSDNSDLEDDIILSLNERLAEDEDEEEDQEEEEQEEEDDDEDD
HUMAN22659	HUMAN22659_127to182	2.25335	0.718589352759	MEGCAWTLEGEEEEEEEYEDDEEEGEDEEEEEAAAEAAAGAKHDDAHAEMPDDAKKMEGCAWTLEGEEEEEEEYEDDEEEGEDEEEEEAAAEAAAGAKHDDAHAEMPDDAKKMEGCAWTLEGEEEEEEEYEDDEEEGEDEEEEEAAAEAAAGAKHDDAHAEMPDDAKKMEGCAWTLEGEEEEEEEYEDDEEEGEDEEEEEAAAEAAAGAKHDDAHAEMPDDAKKMEGCAWTLEGEEEEEEEYEDDEEEGEDEEEEE
HUMAN24402	HUMAN24402_116to169	2.24782	0.716828465308	SWDNMDYVWEEEDEEEDLDYYLGDMEEEDLRGEDEEDEEEVLEEVEEEDLDPVTSWDNMDYVWEEEDEEEDLDYYLGDMEEEDLRGEDEEDEEEVLEEVEEEDLDPVTSWDNMDYVWEEEDEEEDLDYYLGDMEEEDLRGEDEEDEEEVLEEVEEEDLDPVTSWDNMDYVWEEEDEEEDLDYYLGDMEEEDLRGEDEEDEEEVLEEVEEEDLDPVTSWDNMDYVWEEEDEEEDLDYYLGDMEEEDLRGEDEEDEEE
HUMAN24643	HUMAN24643_1to41	2.38621	0.760960516965	EAEESEKAATEQEPLEGTEQTLDAEEEQEESEEAACGSKKEAEESEKAATEQEPLEGTEQTLDAEEEQEESEEAACGSKKEAEESEKAATEQEPLEGTEQTLDAEEEQEESEEAACGSKKEAEESEKAATEQEPLEGTEQTLDAEEEQEESEEAACGSKKEAEESEKAATEQEPLEGTEQTLDAEEEQEESEEAACGSKKEAEESEKAATEQEPLEGTEQTLDAEEEQEESEEAACGSKKEAEESEKAATEQEPLE
HUMAN25458	HUMAN25458_893to925	2.54386	0.811232637182	YEEETEDYQTEAEVDEELEEEEEEEGEDKMKERYEEETEDYQTEAEVDEELEEEEEEEGEDKMKERYEEETEDYQTEAEVDEELEEEEEEEGEDKMKERYEEETEDYQTEAEVDEELEEEEEEEGEDKMKERYEEETEDYQTEAEVDEELEEEEEEEGEDKMKERYEEETEDYQTEAEVDEELEEEEEEEGEDKMKERYEEETEDYQTEAEVDEELEEEEEEEGEDKMKERYEEETEDYQTEAEVDEELEEEEEEE
HUMAN28942	HUMAN28942_150to251	2.41163	0.7690660735	REDQEAPDSDAEVDGVDEEEEDEEGEDEEDEDDEDGEEEEFDEEDDEDEDVEGDEDDDEVSEEEEEFGLDEEDEDEDEDEEEEEGGKGEKRKRETDDEGEDDREDQEAPDSDAEVDGVDEEEEDEEGEDEEDEDDEDGEEEEFDEEDDEDEDVEGDEDDDEVSEEEEEFGLDEEDEDEDEDEEEEEGGKGEKRKRETDDEGEDDREDQEAPDSDAEVDGVDEEEEDEEGEDEEDEDDEDGEEEEFDEEDDEDEDVE
HUMAN29256	HUMAN29256_238to290	3.01947	0.962905339602	MDDEEGEGEEDDDDDEEEEGLEDIDEEGDEDEGEEDEDDDEGEEGEEDEGEDDMDDEEGEGEEDDDDDEEEEGLEDIDEEGDEDEGEEDEDDDEGEEGEEDEGEDDMDDEEGEGEEDDDDDEEEEGLEDIDEEGDEDEGEEDEDDDEGEEGEEDEGEDDMDDEEGEGEEDDDDDEEEEGLEDIDEEGDEDEGEEDEDDDEGEEGEEDEGEDDMDDEEGEGEEDDDDDEEEEGLEDIDEEGDEDEGEEDEDDDEGEE
