## Supplementary File 5 for "Discovering molecular features of intrinsically disordered regions by using evolution for contrastive learning": filter_135_idr_activations.txt

HUMAN01568	HUMAN01568_1to36	1.93676	0.824881980274	PDPAKSAPAPKKGSKKAVTKVQKKDGKKRKRSRKEPDPAKSAPAPKKGSKKAVTKVQKKDGKKRKRSRKEPDPAKSAPAPKKGSKKAVTKVQKKDGKKRKRSRKEPDPAKSAPAPKKGSKKAVTKVQKKDGKKRKRSRKEPDPAKSAPAPKKGSKKAVTKVQKKDGKKRKRSRKEPDPAKSAPAPKKGSKKAVTKVQKKDGKKRKRSRKEPDPAKSAPAPKKGSKKAVTKVQKKDGKKRKRSRKEPDPAKSAPAPK
HUMAN01576	HUMAN01576_1to36	1.91681	0.816382326032	PEPAKSAPAPKKGSKKAVTKAQKKDGKKRKRSRKEPEPAKSAPAPKKGSKKAVTKAQKKDGKKRKRSRKEPEPAKSAPAPKKGSKKAVTKAQKKDGKKRKRSRKEPEPAKSAPAPKKGSKKAVTKAQKKDGKKRKRSRKEPEPAKSAPAPKKGSKKAVTKAQKKDGKKRKRSRKEPEPAKSAPAPKKGSKKAVTKAQKKDGKKRKRSRKEPEPAKSAPAPKKGSKKAVTKAQKKDGKKRKRSRKEPEPAKSAPAPK
HUMAN02616	HUMAN02616_1to36	1.77106	0.754308671975	PDPSKSAPAPKKGSKKAVTKAQKKDGKKRKRGRKEPDPSKSAPAPKKGSKKAVTKAQKKDGKKRKRGRKEPDPSKSAPAPKKGSKKAVTKAQKKDGKKRKRGRKEPDPSKSAPAPKKGSKKAVTKAQKKDGKKRKRGRKEPDPSKSAPAPKKGSKKAVTKAQKKDGKKRKRGRKEPDPSKSAPAPKKGSKKAVTKAQKKDGKKRKRGRKEPDPSKSAPAPKKGSKKAVTKAQKKDGKKRKRGRKEPDPSKSAPAPK
HUMAN05342	HUMAN05342_85to122	1.66122	0.707527368696	KNRKKRYKKKKKRRYQPTGRPRGRPEGRRNPIYSLIDKKNRKKRYKKKKKRRYQPTGRPRGRPEGRRNPIYSLIDKKNRKKRYKKKKKRRYQPTGRPRGRPEGRRNPIYSLIDKKNRKKRYKKKKKRRYQPTGRPRGRPEGRRNPIYSLIDKKNRKKRYKKKKKRRYQPTGRPRGRPEGRRNPIYSLIDKKNRKKRYKKKKKRRYQPTGRPRGRPEGRRNPIYSLIDKKNRKKRYKKKKKRRYQPTGRPRGRPEGR
HUMAN05595	HUMAN05595_1to42	1.65174	0.703489159651	PPKDDKKKKDAGKSAKKDKDPVNKSGGKAKKKKWSKGKVRDPPKDDKKKKDAGKSAKKDKDPVNKSGGKAKKKKWSKGKVRDPPKDDKKKKDAGKSAKKDKDPVNKSGGKAKKKKWSKGKVRDPPKDDKKKKDAGKSAKKDKDPVNKSGGKAKKKKWSKGKVRDPPKDDKKKKDAGKSAKKDKDPVNKSGGKAKKKKWSKGKVRDPPKDDKKKKDAGKSAKKDKDPVNKSGGKAKKKKWSKGKVRDPPKDDKKKKD
HUMAN06605	HUMAN06605_361to394	1.77709	0.756875607361	SASRKTQKKKKKKASKTAENATSGETLEENEAGDSASRKTQKKKKKKASKTAENATSGETLEENEAGDSASRKTQKKKKKKASKTAENATSGETLEENEAGDSASRKTQKKKKKKASKTAENATSGETLEENEAGDSASRKTQKKKKKKASKTAENATSGETLEENEAGDSASRKTQKKKKKKASKTAENATSGETLEENEAGDSASRKTQKKKKKKASKTAENATSGETLEENEAGDSASRKTQKKKKKKASKTA
HUMAN10072	HUMAN10072_1to32	2.01754	0.859282915293	QGKKPGGSSGGGRSGELQGDEAQRNKKKKKKQGKKPGGSSGGGRSGELQGDEAQRNKKKKKKQGKKPGGSSGGGRSGELQGDEAQRNKKKKKKQGKKPGGSSGGGRSGELQGDEAQRNKKKKKKQGKKPGGSSGGGRSGELQGDEAQRNKKKKKKQGKKPGGSSGGGRSGELQGDEAQRNKKKKKKQGKKPGGSSGGGRSGELQGDEAQRNKKKKKKQGKKPGGSSGGGRSGELQGDEAQRNKKKKKKQGKKPGGS
HUMAN11551	HUMAN11551_1to30	1.8984	0.808543572101	GKKGKKEKKGRGAEKTAAKMEKKVSKRSRGKKGKKEKKGRGAEKTAAKMEKKVSKRSRGKKGKKEKKGRGAEKTAAKMEKKVSKRSRGKKGKKEKKGRGAEKTAAKMEKKVSKRSRGKKGKKEKKGRGAEKTAAKMEKKVSKRSRGKKGKKEKKGRGAEKTAAKMEKKVSKRSRGKKGKKEKKGRGAEKTAAKMEKKVSKRSRGKKGKKEKKGRGAEKTAAKMEKKVSKRSRGKKGKKEKKGRGAEKTAAKMEKKV
HUMAN12144	HUMAN12144_67to103	2.08007	0.885915111094	PQKTKRKRKARTVLKSTSKLMTQMRMGKKKRAMKGKKPQKTKRKRKARTVLKSTSKLMTQMRMGKKKRAMKGKKPQKTKRKRKARTVLKSTSKLMTQMRMGKKKRAMKGKKPQKTKRKRKARTVLKSTSKLMTQMRMGKKKRAMKGKKPQKTKRKRKARTVLKSTSKLMTQMRMGKKKRAMKGKKPQKTKRKRKARTVLKSTSKLMTQMRMGKKKRAMKGKKPQKTKRKRKARTVLKSTSKLMTQMRMGKKKRAMK
HUMAN15453	HUMAN15453_317to349	1.98628	0.84596991449	GRPNELEPPMPTWRSRREDGGPQCWGRKKKKKKGRPNELEPPMPTWRSRREDGGPQCWGRKKKKKKGRPNELEPPMPTWRSRREDGGPQCWGRKKKKKKGRPNELEPPMPTWRSRREDGGPQCWGRKKKKKKGRPNELEPPMPTWRSRREDGGPQCWGRKKKKKKGRPNELEPPMPTWRSRREDGGPQCWGRKKKKKKGRPNELEPPMPTWRSRREDGGPQCWGRKKKKKKGRPNELEPPMPTWRSRREDGGPQCW
HUMAN19580	HUMAN19580_1to36	1.71426	0.730117598318	PEPAKSAPAPKKGSKKAVTKAQKKDGRKRKRSRKEPEPAKSAPAPKKGSKKAVTKAQKKDGRKRKRSRKEPEPAKSAPAPKKGSKKAVTKAQKKDGRKRKRSRKEPEPAKSAPAPKKGSKKAVTKAQKKDGRKRKRSRKEPEPAKSAPAPKKGSKKAVTKAQKKDGRKRKRSRKEPEPAKSAPAPKKGSKKAVTKAQKKDGRKRKRSRKEPEPAKSAPAPKKGSKKAVTKAQKKDGRKRKRSRKEPEPAKSAPAPK
HUMAN22109	HUMAN22109_1203to1237	1.79659	0.765178468978	GDRPKTSTTLSSEEKGKKTKKKTRRRRAKGEGKRQGDRPKTSTTLSSEEKGKKTKKKTRRRRAKGEGKRQGDRPKTSTTLSSEEKGKKTKKKTRRRRAKGEGKRQGDRPKTSTTLSSEEKGKKTKKKTRRRRAKGEGKRQGDRPKTSTTLSSEEKGKKTKKKTRRRRAKGEGKRQGDRPKTSTTLSSEEKGKKTKKKTRRRRAKGEGKRQGDRPKTSTTLSSEEKGKKTKKKTRRRRAKGEGKRQGDRPKTSTTLS
HUMAN22526	HUMAN22526_110to142	1.6741	0.713013090061	PPQNKTESENTSDKPKRKKKGGKNGKNRRNRKKPPQNKTESENTSDKPKRKKKGGKNGKNRRNRKKPPQNKTESENTSDKPKRKKKGGKNGKNRRNRKKPPQNKTESENTSDKPKRKKKGGKNGKNRRNRKKPPQNKTESENTSDKPKRKKKGGKNGKNRRNRKKPPQNKTESENTSDKPKRKKKGGKNGKNRRNRKKPPQNKTESENTSDKPKRKKKGGKNGKNRRNRKKPPQNKTESENTSDKPKRKKKGGKNG
HUMAN22550	HUMAN22550_94to125	1.99867	0.851247165648	SQKKKQKNGKKHQKKKVLKVRKSQRSRQKKTTSQKKKQKNGKKHQKKKVLKVRKSQRSRQKKTTSQKKKQKNGKKHQKKKVLKVRKSQRSRQKKTTSQKKKQKNGKKHQKKKVLKVRKSQRSRQKKTTSQKKKQKNGKKHQKKKVLKVRKSQRSRQKKTTSQKKKQKNGKKHQKKKVLKVRKSQRSRQKKTTSQKKKQKNGKKHQKKKVLKVRKSQRSRQKKTTSQKKKQKNGKKHQKKKVLKVRKSQRSRQKKTT
HUMAN22809	HUMAN22809_559to599	2.34793	1.0	TKKKKPSKNQAEKKQKKSKKKKKKQQKAVSGSTCHSGVTCGTKKKKPSKNQAEKKQKKSKKKKKKQQKAVSGSTCHSGVTCGTKKKKPSKNQAEKKQKKSKKKKKKQQKAVSGSTCHSGVTCGTKKKKPSKNQAEKKQKKSKKKKKKQQKAVSGSTCHSGVTCGTKKKKPSKNQAEKKQKKSKKKKKKQQKAVSGSTCHSGVTCGTKKKKPSKNQAEKKQKKSKKKKKKQQKAVSGSTCHSGVTCGTKKKKPSKNQ
HUMAN22905	HUMAN22905_1016to1052	1.96838	0.838345926504	EEKEKAEKKKRGPKPSTQKRKMDGAPDGRGRKKKLKLEEKEKAEKKKRGPKPSTQKRKMDGAPDGRGRKKKLKLEEKEKAEKKKRGPKPSTQKRKMDGAPDGRGRKKKLKLEEKEKAEKKKRGPKPSTQKRKMDGAPDGRGRKKKLKLEEKEKAEKKKRGPKPSTQKRKMDGAPDGRGRKKKLKLEEKEKAEKKKRGPKPSTQKRKMDGAPDGRGRKKKLKLEEKEKAEKKKRGPKPSTQKRKMDGAPDGRGRKKK
HUMAN23201	HUMAN23201_784to827	1.73515	0.739014899578	HMGTDELDGLLCGEANGKDAESSGCWGKKKKKKKSQDQWDGVGPHMGTDELDGLLCGEANGKDAESSGCWGKKKKKKKSQDQWDGVGPHMGTDELDGLLCGEANGKDAESSGCWGKKKKKKKSQDQWDGVGPHMGTDELDGLLCGEANGKDAESSGCWGKKKKKKKSQDQWDGVGPHMGTDELDGLLCGEANGKDAESSGCWGKKKKKKKSQDQWDGVGPHMGTDELDGLLCGEANGKDAESSGCWGKKKKKKKSQ
HUMAN23824	HUMAN23824_117to178	1.6894	0.719526235463	KRGSKGKLEAIITPPPAKKAKSPSQKKPVSKKAGGKKGARKSKKKQGEVSKAASADSTTEGTKRGSKGKLEAIITPPPAKKAKSPSQKKPVSKKAGGKKGARKSKKKQGEVSKAASADSTTEGTKRGSKGKLEAIITPPPAKKAKSPSQKKPVSKKAGGKKGARKSKKKQGEVSKAASADSTTEGTKRGSKGKLEAIITPPPAKKAKSPSQKKPVSKKAGGKKGARKSKKKQGEVSKAASADSTTEGTKRGSKGKL
HUMAN23929	HUMAN23929_891to936	1.67547	0.713595445947	NSQIDKSDFITFGKKEETKKKKKKKKGNKTQEKKEKGNSTTDNSDQNSQIDKSDFITFGKKEETKKKKKKKKGNKTQEKKEKGNSTTDNSDQNSQIDKSDFITFGKKEETKKKKKKKKGNKTQEKKEKGNSTTDNSDQNSQIDKSDFITFGKKEETKKKKKKKKGNKTQEKKEKGNSTTDNSDQNSQIDKSDFITFGKKEETKKKKKKKKGNKTQEKKEKGNSTTDNSDQNSQIDKSDFITFGKKEETKKKKKKKK
HUMAN23930	HUMAN23930_905to950	1.67547	0.713595445947	NSQIDKSDFITFGKKEETKKKKKKKKGNKTQEKKEKGNSTTDNSDQNSQIDKSDFITFGKKEETKKKKKKKKGNKTQEKKEKGNSTTDNSDQNSQIDKSDFITFGKKEETKKKKKKKKGNKTQEKKEKGNSTTDNSDQNSQIDKSDFITFGKKEETKKKKKKKKGNKTQEKKEKGNSTTDNSDQNSQIDKSDFITFGKKEETKKKKKKKKGNKTQEKKEKGNSTTDNSDQNSQIDKSDFITFGKKEETKKKKKKKK
HUMAN23933	HUMAN23933_905to950	1.67547	0.713595445947	NSQIDKSDFITFGKKEETKKKKKKKKGNKTQEKKEKGNSTTDNSDQNSQIDKSDFITFGKKEETKKKKKKKKGNKTQEKKEKGNSTTDNSDQNSQIDKSDFITFGKKEETKKKKKKKKGNKTQEKKEKGNSTTDNSDQNSQIDKSDFITFGKKEETKKKKKKKKGNKTQEKKEKGNSTTDNSDQNSQIDKSDFITFGKKEETKKKKKKKKGNKTQEKKEKGNSTTDNSDQNSQIDKSDFITFGKKEETKKKKKKKK
HUMAN24601	HUMAN24601_94to215	1.74624	0.743737922589	GTLVQTKGTGASGSFKLNKKASSVETKPGASKVATKTKATGASKKLKKATGASKKSVKTPKKAKKPAATRKSSKNPKKPKTVKPKKVAKSPAKAKAVKPKAAKARVTKPKTAKPKKAAPKKKGTLVQTKGTGASGSFKLNKKASSVETKPGASKVATKTKATGASKKLKKATGASKKSVKTPKKAKKPAATRKSSKNPKKPKTVKPKKVAKSPAKAKAVKPKAAKARVTKPKTAKPKKAAPKKKGTLVQTKGTGAS
HUMAN24607	HUMAN24607_1to35	2.19313	0.934069393263	PEPSKSAPAPKKGSKKAITKAQKKDGKKRKRSRKPEPSKSAPAPKKGSKKAITKAQKKDGKKRKRSRKPEPSKSAPAPKKGSKKAITKAQKKDGKKRKRSRKPEPSKSAPAPKKGSKKAITKAQKKDGKKRKRSRKPEPSKSAPAPKKGSKKAITKAQKKDGKKRKRSRKPEPSKSAPAPKKGSKKAITKAQKKDGKKRKRSRKPEPSKSAPAPKKGSKKAITKAQKKDGKKRKRSRKPEPSKSAPAPKKGSKKAI
HUMAN24609	HUMAN24609_91to213	1.69159	0.720458664917	GTLVQTKGTGASGSFKLNKKAASGEAKPKVKKAGGTKPKKPVGAAKKPKKAAGGATPKKSAKKTPKKAKKPAAATVTKKVAKSPKKAKVAKPKKAAKSAAKAVKPKAAKPKVVKPKKAAPKKKGTLVQTKGTGASGSFKLNKKAASGEAKPKVKKAGGTKPKKPVGAAKKPKKAAGGATPKKSAKKTPKKAKKPAAATVTKKVAKSPKKAKVAKPKKAAKSAAKAVKPKAAKPKVVKPKKAAPKKKGTLVQTKGTG
HUMAN24613	HUMAN24613_1to35	2.17968	0.928342301377	PEPAKSAPAPKKGSKKAVTKAQKKDGKKRKRSRKPEPAKSAPAPKKGSKKAVTKAQKKDGKKRKRSRKPEPAKSAPAPKKGSKKAVTKAQKKDGKKRKRSRKPEPAKSAPAPKKGSKKAVTKAQKKDGKKRKRSRKPEPAKSAPAPKKGSKKAVTKAQKKDGKKRKRSRKPEPAKSAPAPKKGSKKAVTKAQKKDGKKRKRSRKPEPAKSAPAPKKGSKKAVTKAQKKDGKKRKRSRKPEPAKSAPAPKKGSKKAV
HUMAN24615	HUMAN24615_91to219	1.80381	0.768257491676	GTLVQTKGTGASGSFKLNKKAASGEAKPKAKKAGAAKAKKPAGAAKKPKKATGAATPKKSAKKTPKKAKKPAAAAGAKKAKSPKKAKAAKPKKAPKSPAKAKAVKPKAAKPKTAKPKAAKPKKAAAKKKGTLVQTKGTGASGSFKLNKKAASGEAKPKAKKAGAAKAKKPAGAAKKPKKATGAATPKKSAKKTPKKAKKPAAAAGAKKAKSPKKAKAAKPKKAPKSPAKAKAVKPKAAKPKTAKPKAAKPKKAAAK
HUMAN24616	HUMAN24616_1to36	1.95789	0.833879556414	PEPTKSAPAPKKGSKKAVTKAQKKDGKKRKRSRKEPEPTKSAPAPKKGSKKAVTKAQKKDGKKRKRSRKEPEPTKSAPAPKKGSKKAVTKAQKKDGKKRKRSRKEPEPTKSAPAPKKGSKKAVTKAQKKDGKKRKRSRKEPEPTKSAPAPKKGSKKAVTKAQKKDGKKRKRSRKEPEPTKSAPAPKKGSKKAVTKAQKKDGKKRKRSRKEPEPTKSAPAPKKGSKKAVTKAQKKDGKKRKRSRKEPEPTKSAPAPK
HUMAN24626	HUMAN24626_92to221	1.66008	0.707040565885	GTLVQTKGTGASGSFKLNKKAASGEGKPKAKKAGAAKPRKPAGAAKKPKKVAGAATPKKSIKKTPKKVKKPATAAGTKKVAKSAKKVKTPQPKKAAKSPAKAKAPKPKAAKPKSGKPKVTKAKKAAPKKKGTLVQTKGTGASGSFKLNKKAASGEGKPKAKKAGAAKPRKPAGAAKKPKKVAGAATPKKSIKKTPKKVKKPATAAGTKKVAKSAKKVKTPQPKKAAKSPAKAKAPKPKAAKPKSGKPKVTKAKKAA
HUMAN24630	HUMAN24630_1to36	1.88597	0.803247890673	PDPAKSAPAPKKGSKKAVTKAQKKDGKKRKRSRKEPDPAKSAPAPKKGSKKAVTKAQKKDGKKRKRSRKEPDPAKSAPAPKKGSKKAVTKAQKKDGKKRKRSRKEPDPAKSAPAPKKGSKKAVTKAQKKDGKKRKRSRKEPDPAKSAPAPKKGSKKAVTKAQKKDGKKRKRSRKEPDPAKSAPAPKKGSKKAVTKAQKKDGKKRKRSRKEPDPAKSAPAPKKGSKKAVTKAQKKDGKKRKRSRKEPDPAKSAPAPK
HUMAN24645	HUMAN24645_1to36	1.91681	0.816382326032	PEPAKSAPAPKKGSKKAVTKAQKKDGKKRKRSRKEPEPAKSAPAPKKGSKKAVTKAQKKDGKKRKRSRKEPEPAKSAPAPKKGSKKAVTKAQKKDGKKRKRSRKEPEPAKSAPAPKKGSKKAVTKAQKKDGKKRKRSRKEPEPAKSAPAPKKGSKKAVTKAQKKDGKKRKRSRKEPEPAKSAPAPKKGSKKAVTKAQKKDGKKRKRSRKEPEPAKSAPAPKKGSKKAVTKAQKKDGKKRKRSRKEPEPAKSAPAPK
HUMAN24649	HUMAN24649_1to36	1.91681	0.816382326032	PEPAKSAPAPKKGSKKAVTKAQKKDGKKRKRSRKEPEPAKSAPAPKKGSKKAVTKAQKKDGKKRKRSRKEPEPAKSAPAPKKGSKKAVTKAQKKDGKKRKRSRKEPEPAKSAPAPKKGSKKAVTKAQKKDGKKRKRSRKEPEPAKSAPAPKKGSKKAVTKAQKKDGKKRKRSRKEPEPAKSAPAPKKGSKKAVTKAQKKDGKKRKRSRKEPEPAKSAPAPKKGSKKAVTKAQKKDGKKRKRSRKEPEPAKSAPAPK
HUMAN24656	HUMAN24656_1to35	2.17311	0.925545063785	PELAKSAPAPKKGSKKAVTKAQKKDGKKRKRSRKPELAKSAPAPKKGSKKAVTKAQKKDGKKRKRSRKPELAKSAPAPKKGSKKAVTKAQKKDGKKRKRSRKPELAKSAPAPKKGSKKAVTKAQKKDGKKRKRSRKPELAKSAPAPKKGSKKAVTKAQKKDGKKRKRSRKPELAKSAPAPKKGSKKAVTKAQKKDGKKRKRSRKPELAKSAPAPKKGSKKAVTKAQKKDGKKRKRSRKPELAKSAPAPKKGSKKAV
HUMAN24660	HUMAN24660_1to36	1.82997	0.779398107013	PEPVKSAPVPKKGSKKAINKAQKKDGKKRKRSRKEPEPVKSAPVPKKGSKKAINKAQKKDGKKRKRSRKEPEPVKSAPVPKKGSKKAINKAQKKDGKKRKRSRKEPEPVKSAPVPKKGSKKAINKAQKKDGKKRKRSRKEPEPVKSAPVPKKGSKKAINKAQKKDGKKRKRSRKEPEPVKSAPVPKKGSKKAINKAQKKDGKKRKRSRKEPEPVKSAPVPKKGSKKAINKAQKKDGKKRKRSRKEPEPVKSAPVPK
HUMAN24666	HUMAN24666_94to226	1.76181	0.750368046889	GTLVQTKGTGASGSFKLNKKAASGEAKPKAKKAGAAKAKKPAGATPKKAKKAAGAKKAVKKTPKKAKKPAAAGVKKVAKSPKKAKAAAKPKKATKSPAKPKAVKPKAAKPKAAKPKAAKPKAAKAKKAAAKKKGTLVQTKGTGASGSFKLNKKAASGEAKPKAKKAGAAKAKKPAGATPKKAKKAAGAKKAVKKTPKKAKKPAAAGVKKVAKSPKKAKAAAKPKKATKSPAKPKAVKPKAAKPKAAKPKAAKPKAA
HUMAN24671	HUMAN24671_1to35	2.14036	0.911593400847	PDPAKSAPAPKKGSKKAVTKAQKKDGKKRKRSRKPDPAKSAPAPKKGSKKAVTKAQKKDGKKRKRSRKPDPAKSAPAPKKGSKKAVTKAQKKDGKKRKRSRKPDPAKSAPAPKKGSKKAVTKAQKKDGKKRKRSRKPDPAKSAPAPKKGSKKAVTKAQKKDGKKRKRSRKPDPAKSAPAPKKGSKKAVTKAQKKDGKKRKRSRKPDPAKSAPAPKKGSKKAVTKAQKKDGKKRKRSRKPDPAKSAPAPKKGSKKAV
HUMAN25326	HUMAN25326_194to243	1.99207	0.848436219591	KSGGKKRRGSKRSRREASGGDQREGTREHLRERAKGGRRRKKSGRGQRIAKSGGKKRRGSKRSRREASGGDQREGTREHLRERAKGGRRRKKSGRGQRIAKSGGKKRRGSKRSRREASGGDQREGTREHLRERAKGGRRRKKSGRGQRIAKSGGKKRRGSKRSRREASGGDQREGTREHLRERAKGGRRRKKSGRGQRIAKSGGKKRRGSKRSRREASGGDQREGTREHLRERAKGGRRRKKSGRGQRIAKSGGKK
HUMAN25475	HUMAN25475_272to306	1.6574	0.705898853871	DLSKLQTRKMKGLKKRPAERITEDHEKKSKRIKKNDLSKLQTRKMKGLKKRPAERITEDHEKKSKRIKKNDLSKLQTRKMKGLKKRPAERITEDHEKKSKRIKKNDLSKLQTRKMKGLKKRPAERITEDHEKKSKRIKKNDLSKLQTRKMKGLKKRPAERITEDHEKKSKRIKKNDLSKLQTRKMKGLKKRPAERITEDHEKKSKRIKKNDLSKLQTRKMKGLKKRPAERITEDHEKKSKRIKKNDLSKLQTRKMK
HUMAN26392	HUMAN26392_1450to1483	1.69108	0.720243238934	VRRKRKKFPDRLAEDEGDSEPEAVGQSRGRRQKKVRRKRKKFPDRLAEDEGDSEPEAVGQSRGRRQKKVRRKRKKFPDRLAEDEGDSEPEAVGQSRGRRQKKVRRKRKKFPDRLAEDEGDSEPEAVGQSRGRRQKKVRRKRKKFPDRLAEDEGDSEPEAVGQSRGRRQKKVRRKRKKFPDRLAEDEGDSEPEAVGQSRGRRQKKVRRKRKKFPDRLAEDEGDSEPEAVGQSRGRRQKKVRRKRKKFPDRLAEDEGD
HUMAN29361	HUMAN29361_1to69	1.67889	0.715050980257	GKAKVPASKRAPSSPVAKPGPVKTLTRKKNKKKKRFWKSKAREVSKKPASGPGAVVRPPKAPEDFSQNGKAKVPASKRAPSSPVAKPGPVKTLTRKKNKKKKRFWKSKAREVSKKPASGPGAVVRPPKAPEDFSQNGKAKVPASKRAPSSPVAKPGPVKTLTRKKNKKKKRFWKSKAREVSKKPASGPGAVVRPPKAPEDFSQNGKAKVPASKRAPSSPVAKPGPVKTLTRKKNKKKKRFWKSKAREVSKKPASGP
HUMAN30106	HUMAN30106_68to248	1.89005	0.804986479392	NWKKELEKSREKLLSGNESSSKKRERKKKRKKKSCRSSSSSSSSDSSSSSSDSEDEEKKQGKRRKKKKNRSYKSSQSSTHESESESKESVKKKKKSKDETEKEKDVRSLSKKRKKSYPDDKPLSSESSSESDYEEDVQAKKKRRCEEREQAKEKVKKKKKKQHKKHSKKKKKKSGSSHKSRNWKKELEKSREKLLSGNESSSKKRERKKKRKKKSCRSSSSSSSSDSSSSSSDSEDEEKKQGKRRKKKKNRSYKSS
HUMAN30434	HUMAN30434_221to255	1.66772	0.710295158475	DNRVVTGLKKQRRKRKRKSEMLQKAARGREEHGDEDNRVVTGLKKQRRKRKRKSEMLQKAARGREEHGDEDNRVVTGLKKQRRKRKRKSEMLQKAARGREEHGDEDNRVVTGLKKQRRKRKRKSEMLQKAARGREEHGDEDNRVVTGLKKQRRKRKRKSEMLQKAARGREEHGDEDNRVVTGLKKQRRKRKRKSEMLQKAARGREEHGDEDNRVVTGLKKQRRKRKRKSEMLQKAARGREEHGDEDNRVVTGLKKQ
