## Supplementary File 5 for "Discovering molecular features of intrinsically disordered regions by using evolution for contrastive learning": filter_136_idr_activations.txt

HUMAN17058	HUMAN17058_128to168	1.01772	0.83329568949	AEKPLFSSNPELDNLMIQAIQVLRFHLLELEKVHELCDNFAEKPLFSSNPELDNLMIQAIQVLRFHLLELEKVHELCDNFAEKPLFSSNPELDNLMIQAIQVLRFHLLELEKVHELCDNFAEKPLFSSNPELDNLMIQAIQVLRFHLLELEKVHELCDNFAEKPLFSSNPELDNLMIQAIQVLRFHLLELEKVHELCDNFAEKPLFSSNPELDNLMIQAIQVLRFHLLELEKVHELCDNFAEKPLFSSNPELDNLM
HUMAN19923	HUMAN19923_1482to1516	0.907438	0.742999562915	HEQVQKKLGDVNKQLEEAQQKIQLNDLERNPTGGHEQVQKKLGDVNKQLEEAQQKIQLNDLERNPTGGHEQVQKKLGDVNKQLEEAQQKIQLNDLERNPTGGHEQVQKKLGDVNKQLEEAQQKIQLNDLERNPTGGHEQVQKKLGDVNKQLEEAQQKIQLNDLERNPTGGHEQVQKKLGDVNKQLEEAQQKIQLNDLERNPTGGHEQVQKKLGDVNKQLEEAQQKIQLNDLERNPTGGHEQVQKKLGDVNKQLEEA
HUMAN21375	HUMAN21375_1447to1480	0.965805	0.790790438711	QLEMQAKEHDERIKQLQVELCEMKQKPEEIGEEQLEMQAKEHDERIKQLQVELCEMKQKPEEIGEEQLEMQAKEHDERIKQLQVELCEMKQKPEEIGEEQLEMQAKEHDERIKQLQVELCEMKQKPEEIGEEQLEMQAKEHDERIKQLQVELCEMKQKPEEIGEEQLEMQAKEHDERIKQLQVELCEMKQKPEEIGEEQLEMQAKEHDERIKQLQVELCEMKQKPEEIGEEQLEMQAKEHDERIKQLQVELCEMKQ
HUMAN03356	HUMAN03356_70to177	1.0175	0.833121265427	MMERLKAEELLLQQQQLALQLELEMQEKERQRIQELQRAQEQLGKEMRMNMENLVRNEDILHSEEATLDSGKTLAEISDRYGAPNLSRVEELDEPMFSDIALNIDQDLMMERLKAEELLLQQQQLALQLELEMQEKERQRIQELQRAQEQLGKEMRMNMENLVRNEDILHSEEATLDSGKTLAEISDRYGAPNLSRVEELDEPMFSDIALNIDQDLMMERLKAEELLLQQQQLALQLELEMQEKERQRIQELQRAQ
HUMAN03556	HUMAN03556_596to656	1.1838	0.969278329465	FEGERLAWQAEKEQVIRYQKQLQHNYIQMYRRNRQLEQELQQLSLELEARELADLGLAEQAFEGERLAWQAEKEQVIRYQKQLQHNYIQMYRRNRQLEQELQQLSLELEARELADLGLAEQAFEGERLAWQAEKEQVIRYQKQLQHNYIQMYRRNRQLEQELQQLSLELEARELADLGLAEQAFEGERLAWQAEKEQVIRYQKQLQHNYIQMYRRNRQLEQELQQLSLELEARELADLGLAEQAFEGERLAWQAEK
HUMAN04646	HUMAN04646_202to243	0.863726	0.707208613718	LTGSRASGAQLEAKVRGLERQVEELRWRQRRAAKGARSVEEELTGSRASGAQLEAKVRGLERQVEELRWRQRRAAKGARSVEEELTGSRASGAQLEAKVRGLERQVEELRWRQRRAAKGARSVEEELTGSRASGAQLEAKVRGLERQVEELRWRQRRAAKGARSVEEELTGSRASGAQLEAKVRGLERQVEELRWRQRRAAKGARSVEEELTGSRASGAQLEAKVRGLERQVEELRWRQRRAAKGARSVEEELTGS
HUMAN05113	HUMAN05113_348to412	0.955159	0.782073579039	HSKATQEWLEKQAQLEKELSAALQDKKCLEEKNEILQGKLSQLEEHLSQLQDNPPQEKGEVLGDVHSKATQEWLEKQAQLEKELSAALQDKKCLEEKNEILQGKLSQLEEHLSQLQDNPPQEKGEVLGDVHSKATQEWLEKQAQLEKELSAALQDKKCLEEKNEILQGKLSQLEEHLSQLQDNPPQEKGEVLGDVHSKATQEWLEKQAQLEKELSAALQDKKCLEEKNEILQGKLSQLEEHLSQLQDNPPQEKGEV
HUMAN06164	HUMAN06164_175to204	0.892259	0.730571726357	EISNLKLKLTAVEKDRLDYEDKFRDTEGLIEISNLKLKLTAVEKDRLDYEDKFRDTEGLIEISNLKLKLTAVEKDRLDYEDKFRDTEGLIEISNLKLKLTAVEKDRLDYEDKFRDTEGLIEISNLKLKLTAVEKDRLDYEDKFRDTEGLIEISNLKLKLTAVEKDRLDYEDKFRDTEGLIEISNLKLKLTAVEKDRLDYEDKFRDTEGLIEISNLKLKLTAVEKDRLDYEDKFRDTEGLIEISNLKLKLTAVEKDR
HUMAN08550	HUMAN08550_1to103	0.888373	0.727389536469	AELKVEAPASVDWQKRCLTLETQLFRFRLQASKIRELLADKMQELEQRLLEAEQRAENAETQVGVMEEKVKLSNLKNVDSEGSLHRKYQELLKAIKGKDELIAELKVEAPASVDWQKRCLTLETQLFRFRLQASKIRELLADKMQELEQRLLEAEQRAENAETQVGVMEEKVKLSNLKNVDSEGSLHRKYQELLKAIKGKDELIAELKVEAPASVDWQKRCLTLETQLFRFRLQASKIRELLADKMQELEQRLLEA
HUMAN11626	HUMAN11626_159to196	0.873098	0.714882735688	LEVLDQLSQLPEGASAVGESSVRSQEDQLSRRLAALRNLEVLDQLSQLPEGASAVGESSVRSQEDQLSRRLAALRNLEVLDQLSQLPEGASAVGESSVRSQEDQLSRRLAALRNLEVLDQLSQLPEGASAVGESSVRSQEDQLSRRLAALRNLEVLDQLSQLPEGASAVGESSVRSQEDQLSRRLAALRNLEVLDQLSQLPEGASAVGESSVRSQEDQLSRRLAALRNLEVLDQLSQLPEGASAVGESSVRSQEDQ
HUMAN11638	HUMAN11638_996to1034	1.16616	0.954839101366	RSYDHSENSDLVFGGRTGNEDIISRLQEMVADLELQQDLRSYDHSENSDLVFGGRTGNEDIISRLQEMVADLELQQDLRSYDHSENSDLVFGGRTGNEDIISRLQEMVADLELQQDLRSYDHSENSDLVFGGRTGNEDIISRLQEMVADLELQQDLRSYDHSENSDLVFGGRTGNEDIISRLQEMVADLELQQDLRSYDHSENSDLVFGGRTGNEDIISRLQEMVADLELQQDLRSYDHSENSDLVFGGRTGNEDI
HUMAN16899	HUMAN16899_34to132	0.975539	0.798760115278	IRELLAEKMQQLERQVIDAERQAEKAFQQVQVMEDKLKAANIQTSESETRLYNKCQDLESLIQEKDDVIQNLELQLEEQKQIRIQEAKIIEEKAAKIKEIRELLAEKMQQLERQVIDAERQAEKAFQQVQVMEDKLKAANIQTSESETRLYNKCQDLESLIQEKDDVIQNLELQLEEQKQIRIQEAKIIEEKAAKIKEIRELLAEKMQQLERQVIDAERQAEKAFQQVQVMEDKLKAANIQTSESETRLYNKCQDL
HUMAN19707	HUMAN19707_534to573	0.93919	0.768997679486	REVLRLQRQLMLQQGNGGAWPEAGGQSATCEEVRRQMLALREVLRLQRQLMLQQGNGGAWPEAGGQSATCEEVRRQMLALREVLRLQRQLMLQQGNGGAWPEAGGQSATCEEVRRQMLALREVLRLQRQLMLQQGNGGAWPEAGGQSATCEEVRRQMLALREVLRLQRQLMLQQGNGGAWPEAGGQSATCEEVRRQMLALREVLRLQRQLMLQQGNGGAWPEAGGQSATCEEVRRQMLALREVLRLQRQLMLQQGN
HUMAN19782	HUMAN19782_87to193	0.960686	0.786598599961	ELRQLQEEMQREREAEIRQLLRWKEAEQRQLQQLLHRERDGVVRQARELQRQLAEELVNRGHCSRPGASEVSAAQCRCRLQEVLAQLRWQTDGEQAARIRYLQAALEELRQLQEEMQREREAEIRQLLRWKEAEQRQLQQLLHRERDGVVRQARELQRQLAEELVNRGHCSRPGASEVSAAQCRCRLQEVLAQLRWQTDGEQAARIRYLQAALEELRQLQEEMQREREAEIRQLLRWKEAEQRQLQQLLHRERDGV
HUMAN19788	HUMAN19788_534to573	0.93919	0.768997679486	REVLRLQRQLMLQQGNGGAWPEAGGQSATCEEVRRQMLALREVLRLQRQLMLQQGNGGAWPEAGGQSATCEEVRRQMLALREVLRLQRQLMLQQGNGGAWPEAGGQSATCEEVRRQMLALREVLRLQRQLMLQQGNGGAWPEAGGQSATCEEVRRQMLALREVLRLQRQLMLQQGNGGAWPEAGGQSATCEEVRRQMLALREVLRLQRQLMLQQGNGGAWPEAGGQSATCEEVRRQMLALREVLRLQRQLMLQQGN
HUMAN21531	HUMAN21531_1to32	1.22132	1.0	EALLEGIQNRGHGGGFLTSCEAELQELMKQIEALLEGIQNRGHGGGFLTSCEAELQELMKQIEALLEGIQNRGHGGGFLTSCEAELQELMKQIEALLEGIQNRGHGGGFLTSCEAELQELMKQIEALLEGIQNRGHGGGFLTSCEAELQELMKQIEALLEGIQNRGHGGGFLTSCEAELQELMKQIEALLEGIQNRGHGGGFLTSCEAELQELMKQIEALLEGIQNRGHGGGFLTSCEAELQELMKQIEALLEGIQ
HUMAN23845	HUMAN23845_829to862	0.898263	0.735487615306	QATGELADLIQQLSEKFGKNLNKDHLRVNKGKDIQATGELADLIQQLSEKFGKNLNKDHLRVNKGKDIQATGELADLIQQLSEKFGKNLNKDHLRVNKGKDIQATGELADLIQQLSEKFGKNLNKDHLRVNKGKDIQATGELADLIQQLSEKFGKNLNKDHLRVNKGKDIQATGELADLIQQLSEKFGKNLNKDHLRVNKGKDIQATGELADLIQQLSEKFGKNLNKDHLRVNKGKDIQATGELADLIQQLSEKFG
HUMAN24948	HUMAN24948_100to134	0.890469	0.72910600786	KKVREYQVGIKAMNLDQVSKDKALQSMASMSSAQIKKVREYQVGIKAMNLDQVSKDKALQSMASMSSAQIKKVREYQVGIKAMNLDQVSKDKALQSMASMSSAQIKKVREYQVGIKAMNLDQVSKDKALQSMASMSSAQIKKVREYQVGIKAMNLDQVSKDKALQSMASMSSAQIKKVREYQVGIKAMNLDQVSKDKALQSMASMSSAQIKKVREYQVGIKAMNLDQVSKDKALQSMASMSSAQIKKVREYQVGIK
HUMAN25292	HUMAN25292_335to395	0.936489	0.766786534814	LVGLTQRIEELEETNKNLQKAEEELQELRDKIAKGECGNSSLMAEVENLRKRVLEMEGKDELVGLTQRIEELEETNKNLQKAEEELQELRDKIAKGECGNSSLMAEVENLRKRVLEMEGKDELVGLTQRIEELEETNKNLQKAEEELQELRDKIAKGECGNSSLMAEVENLRKRVLEMEGKDELVGLTQRIEELEETNKNLQKAEEELQELRDKIAKGECGNSSLMAEVENLRKRVLEMEGKDELVGLTQRIEELE
HUMAN25687	HUMAN25687_1to30	0.879571	0.720183050588	KDRLAELLDLSKQYDQQFPDGDDEFDSPHKDRLAELLDLSKQYDQQFPDGDDEFDSPHKDRLAELLDLSKQYDQQFPDGDDEFDSPHKDRLAELLDLSKQYDQQFPDGDDEFDSPHKDRLAELLDLSKQYDQQFPDGDDEFDSPHKDRLAELLDLSKQYDQQFPDGDDEFDSPHKDRLAELLDLSKQYDQQFPDGDDEFDSPHKDRLAELLDLSKQYDQQFPDGDDEFDSPHKDRLAELLDLSKQYDQQFPDGDDE
HUMAN27431	HUMAN27431_130to171	0.978244	0.800974578596	MRLQDQQLARQLMRLRGDINKLKIEHTCRLHRRMLNDATYELMRLQDQQLARQLMRLRGDINKLKIEHTCRLHRRMLNDATYELMRLQDQQLARQLMRLRGDINKLKIEHTCRLHRRMLNDATYELMRLQDQQLARQLMRLRGDINKLKIEHTCRLHRRMLNDATYELMRLQDQQLARQLMRLRGDINKLKIEHTCRLHRRMLNDATYELMRLQDQQLARQLMRLRGDINKLKIEHTCRLHRRMLNDATYELMRLQ
HUMAN27514	HUMAN27514_468to504	1.02855	0.842162717837	VNLLEQELQELRAQAALARDMGPPTFPEDVPALQRELVNLLEQELQELRAQAALARDMGPPTFPEDVPALQRELVNLLEQELQELRAQAALARDMGPPTFPEDVPALQRELVNLLEQELQELRAQAALARDMGPPTFPEDVPALQRELVNLLEQELQELRAQAALARDMGPPTFPEDVPALQRELVNLLEQELQELRAQAALARDMGPPTFPEDVPALQRELVNLLEQELQELRAQAALARDMGPPTFPEDVPALQ
HUMAN28038	HUMAN28038_270to299	0.970907	0.794967685185	LEEELLRAKIEVEKLKAIRLRHDLPEYNSLLEEELLRAKIEVEKLKAIRLRHDLPEYNSLLEEELLRAKIEVEKLKAIRLRHDLPEYNSLLEEELLRAKIEVEKLKAIRLRHDLPEYNSLLEEELLRAKIEVEKLKAIRLRHDLPEYNSLLEEELLRAKIEVEKLKAIRLRHDLPEYNSLLEEELLRAKIEVEKLKAIRLRHDLPEYNSLLEEELLRAKIEVEKLKAIRLRHDLPEYNSLLEEELLRAKIEVEKLK
HUMAN28516	HUMAN28516_1046to1082	0.956706	0.783340032441	LLREEQAQMLLNEQAQQLQELNYKLELHSSEEADKNQLLREEQAQMLLNEQAQQLQELNYKLELHSSEEADKNQLLREEQAQMLLNEQAQQLQELNYKLELHSSEEADKNQLLREEQAQMLLNEQAQQLQELNYKLELHSSEEADKNQLLREEQAQMLLNEQAQQLQELNYKLELHSSEEADKNQLLREEQAQMLLNEQAQQLQELNYKLELHSSEEADKNQLLREEQAQMLLNEQAQQLQELNYKLELHSSEEAD
HUMAN28764	HUMAN28764_481to511	0.98198	0.804033637002	VRMMQAQEAVSRIKMAQKLAKSRKKAPEGESVRMMQAQEAVSRIKMAQKLAKSRKKAPEGESVRMMQAQEAVSRIKMAQKLAKSRKKAPEGESVRMMQAQEAVSRIKMAQKLAKSRKKAPEGESVRMMQAQEAVSRIKMAQKLAKSRKKAPEGESVRMMQAQEAVSRIKMAQKLAKSRKKAPEGESVRMMQAQEAVSRIKMAQKLAKSRKKAPEGESVRMMQAQEAVSRIKMAQKLAKSRKKAPEGESVRMMQAQE
HUMAN29103	HUMAN29103_133to167	0.915805	0.749850416968	GLESGPMALEQNLSDLQLQAAVEVAGDLEVDCYRAGLESGPMALEQNLSDLQLQAAVEVAGDLEVDCYRAGLESGPMALEQNLSDLQLQAAVEVAGDLEVDCYRAGLESGPMALEQNLSDLQLQAAVEVAGDLEVDCYRAGLESGPMALEQNLSDLQLQAAVEVAGDLEVDCYRAGLESGPMALEQNLSDLQLQAAVEVAGDLEVDCYRAGLESGPMALEQNLSDLQLQAAVEVAGDLEVDCYRAGLESGPMALEQ
HUMAN30540	HUMAN30540_250to314	0.882906	0.722913075128	LMEEQVNGRLQGQLNEIYNLKHNLACSEERMAYLSYERAKEIWEITETFKSRISKLEMLQQVTQLLMEEQVNGRLQGQLNEIYNLKHNLACSEERMAYLSYERAKEIWEITETFKSRISKLEMLQQVTQLLMEEQVNGRLQGQLNEIYNLKHNLACSEERMAYLSYERAKEIWEITETFKSRISKLEMLQQVTQLLMEEQVNGRLQGQLNEIYNLKHNLACSEERMAYLSYERAKEIWEITETFKSRISKLEMLQQ
