## Supplementary File 5 for "Discovering molecular features of intrinsically disordered regions by using evolution for contrastive learning": filter_137_idr_activations.txt

HUMAN00172	HUMAN00172_1606to1673	1.06874	0.701819807808	SYKKCGKRRQARRTAVIVQQKLRSSLLTKKQDQAARKIMRFLRRCRHSPLVDHRLYKRSERIEKGQGTSYKKCGKRRQARRTAVIVQQKLRSSLLTKKQDQAARKIMRFLRRCRHSPLVDHRLYKRSERIEKGQGTSYKKCGKRRQARRTAVIVQQKLRSSLLTKKQDQAARKIMRFLRRCRHSPLVDHRLYKRSERIEKGQGTSYKKCGKRRQARRTAVIVQQKLRSSLLTKKQDQAARKIMRFLRRCRHSPLVD
HUMAN00738	HUMAN00738_228to257	1.34856	0.885570702964	KAAAAAQKQAKRRNPDSPAKAIPKTLKDSQKAAAAAQKQAKRRNPDSPAKAIPKTLKDSQKAAAAAQKQAKRRNPDSPAKAIPKTLKDSQKAAAAAQKQAKRRNPDSPAKAIPKTLKDSQKAAAAAQKQAKRRNPDSPAKAIPKTLKDSQKAAAAAQKQAKRRNPDSPAKAIPKTLKDSQKAAAAAQKQAKRRNPDSPAKAIPKTLKDSQKAAAAAQKQAKRRNPDSPAKAIPKTLKDSQKAAAAAQKQAKRRNPD
HUMAN01270	HUMAN01270_252to297	1.17892	0.774172644547	VYEKKPKKEVKKKRWNRPKMSLAQKKDRVAQKKASFLRAQERAAESVYEKKPKKEVKKKRWNRPKMSLAQKKDRVAQKKASFLRAQERAAESVYEKKPKKEVKKKRWNRPKMSLAQKKDRVAQKKASFLRAQERAAESVYEKKPKKEVKKKRWNRPKMSLAQKKDRVAQKKASFLRAQERAAESVYEKKPKKEVKKKRWNRPKMSLAQKKDRVAQKKASFLRAQERAAESVYEKKPKKEVKKKRWNRPKMSLAQKK
HUMAN01703	HUMAN01703_1to108	1.37883	0.905447931615	SQQKQKQCAPPQQCCPPPQQRCPPPQQCCPPPQQCCPPPQQCCPPPQQCCPPPQQCCPPPQQCCPPPQQYCPPPQQTKQPCQPPPKCQEPCAPKCPPPQQCQTSKQKSQQKQKQCAPPQQCCPPPQQRCPPPQQCCPPPQQCCPPPQQCCPPPQQCCPPPQQCCPPPQQCCPPPQQYCPPPQQTKQPCQPPPKCQEPCAPKCPPPQQCQTSKQKSQQKQKQCAPPQQCCPPPQQRCPPPQQCCPPPQQCCPPPQQC
HUMAN01704	HUMAN01704_1to79	1.1469	0.753143181991	SSQQQQRQQQQCPPQRAQQQQVKQPCQPPPVKCQETCAPKTKDPCAPQVKKQCPPKGTIIPAQQKCPSAQQASKSKQKSSQQQQRQQQQCPPQRAQQQQVKQPCQPPPVKCQETCAPKTKDPCAPQVKKQCPPKGTIIPAQQKCPSAQQASKSKQKSSQQQQRQQQQCPPQRAQQQQVKQPCQPPPVKCQETCAPKTKDPCAPQVKKQCPPKGTIIPAQQKCPSAQQASKSKQKSSQQQQRQQQQCPPQRAQQQQV
HUMAN02209	HUMAN02209_222to254	1.10325	0.7244796512	VCYTHIGGLPLNMSIKKCHHFQKRYSSRKAKRKVCYTHIGGLPLNMSIKKCHHFQKRYSSRKAKRKVCYTHIGGLPLNMSIKKCHHFQKRYSSRKAKRKVCYTHIGGLPLNMSIKKCHHFQKRYSSRKAKRKVCYTHIGGLPLNMSIKKCHHFQKRYSSRKAKRKVCYTHIGGLPLNMSIKKCHHFQKRYSSRKAKRKVCYTHIGGLPLNMSIKKCHHFQKRYSSRKAKRKVCYTHIGGLPLNMSIKKCHHFQKRY
HUMAN04361	HUMAN04361_218to259	1.3829	0.908122360524	RRGLKRKSLQPNLQLSKKLKTVLDQARQARQHKRRAQARISSRRGLKRKSLQPNLQLSKKLKTVLDQARQARQHKRRAQARISSRRGLKRKSLQPNLQLSKKLKTVLDQARQARQHKRRAQARISSRRGLKRKSLQPNLQLSKKLKTVLDQARQARQHKRRAQARISSRRGLKRKSLQPNLQLSKKLKTVLDQARQARQHKRRAQARISSRRGLKRKSLQPNLQLSKKLKTVLDQARQARQHKRRAQARISSRRGL
HUMAN06064	HUMAN06064_1019to1055	1.22891	0.806997807162	QQRLQAEFSDMIANSLQKRQAAGIRSQKPRRVASYKKQQRLQAEFSDMIANSLQKRQAAGIRSQKPRRVASYKKQQRLQAEFSDMIANSLQKRQAAGIRSQKPRRVASYKKQQRLQAEFSDMIANSLQKRQAAGIRSQKPRRVASYKKQQRLQAEFSDMIANSLQKRQAAGIRSQKPRRVASYKKQQRLQAEFSDMIANSLQKRQAAGIRSQKPRRVASYKKQQRLQAEFSDMIANSLQKRQAAGIRSQKPRRVAS
HUMAN07388	HUMAN07388_540to581	1.21358	0.796932767281	KKKSRRKPASVITSGGIYKKAQHPQKTHHGKYEIPAQSPTCVKKKSRRKPASVITSGGIYKKAQHPQKTHHGKYEIPAQSPTCVKKKSRRKPASVITSGGIYKKAQHPQKTHHGKYEIPAQSPTCVKKKSRRKPASVITSGGIYKKAQHPQKTHHGKYEIPAQSPTCVKKKSRRKPASVITSGGIYKKAQHPQKTHHGKYEIPAQSPTCVKKKSRRKPASVITSGGIYKKAQHPQKTHHGKYEIPAQSPTCVKKKS
HUMAN07677	HUMAN07677_107to147	1.08819	0.71459058943	KPHRTQGISSTSSKSSKGGKKTPVRSTPKEIKKATPKKYSQKPHRTQGISSTSSKSSKGGKKTPVRSTPKEIKKATPKKYSQKPHRTQGISSTSSKSSKGGKKTPVRSTPKEIKKATPKKYSQKPHRTQGISSTSSKSSKGGKKTPVRSTPKEIKKATPKKYSQKPHRTQGISSTSSKSSKGGKKTPVRSTPKEIKKATPKKYSQKPHRTQGISSTSSKSSKGGKKTPVRSTPKEIKKATPKKYSQKPHRTQGISS
HUMAN10265	HUMAN10265_321to355	1.43258	0.940746259917	CSRRKAPVSDPQAATSAHPSSREPRPCQRKRCRRTCSRRKAPVSDPQAATSAHPSSREPRPCQRKRCRRTCSRRKAPVSDPQAATSAHPSSREPRPCQRKRCRRTCSRRKAPVSDPQAATSAHPSSREPRPCQRKRCRRTCSRRKAPVSDPQAATSAHPSSREPRPCQRKRCRRTCSRRKAPVSDPQAATSAHPSSREPRPCQRKRCRRTCSRRKAPVSDPQAATSAHPSSREPRPCQRKRCRRTCSRRKAPVSDP
HUMAN11265	HUMAN11265_1to36	1.50893	0.990881860132	MRCCRRRCCCRQPPHALRPLLLLPLVLLPPLAAAAMRCCRRRCCCRQPPHALRPLLLLPLVLLPPLAAAAMRCCRRRCCCRQPPHALRPLLLLPLVLLPPLAAAAMRCCRRRCCCRQPPHALRPLLLLPLVLLPPLAAAAMRCCRRRCCCRQPPHALRPLLLLPLVLLPPLAAAAMRCCRRRCCCRQPPHALRPLLLLPLVLLPPLAAAAMRCCRRRCCCRQPPHALRPLLLLPLVLLPPLAAAAMRCCRRRCCCR
HUMAN11876	HUMAN11876_1to30	1.11221	0.730365210944	PAPQRKHRRGGFSHRCFPTPQTAMTPQPAPAPQRKHRRGGFSHRCFPTPQTAMTPQPAPAPQRKHRRGGFSHRCFPTPQTAMTPQPAPAPQRKHRRGGFSHRCFPTPQTAMTPQPAPAPQRKHRRGGFSHRCFPTPQTAMTPQPAPAPQRKHRRGGFSHRCFPTPQTAMTPQPAPAPQRKHRRGGFSHRCFPTPQTAMTPQPAPAPQRKHRRGGFSHRCFPTPQTAMTPQPAPAPQRKHRRGGFSHRCFPTPQTAM
HUMAN12052	HUMAN12052_784to826	1.14515	0.751991496061	KRELRQVRAALLSRELAGGLEDGEPQQKRAHTEEPQAKKVRAQKRELRQVRAALLSRELAGGLEDGEPQQKRAHTEEPQAKKVRAQKRELRQVRAALLSRELAGGLEDGEPQQKRAHTEEPQAKKVRAQKRELRQVRAALLSRELAGGLEDGEPQQKRAHTEEPQAKKVRAQKRELRQVRAALLSRELAGGLEDGEPQQKRAHTEEPQAKKVRAQKRELRQVRAALLSRELAGGLEDGEPQQKRAHTEEPQAKKVR
HUMAN12144	HUMAN12144_67to103	1.52282	1.0	PQKTKRKRKARTVLKSTSKLMTQMRMGKKKRAMKGKKPQKTKRKRKARTVLKSTSKLMTQMRMGKKKRAMKGKKPQKTKRKRKARTVLKSTSKLMTQMRMGKKKRAMKGKKPQKTKRKRKARTVLKSTSKLMTQMRMGKKKRAMKGKKPQKTKRKRKARTVLKSTSKLMTQMRMGKKKRAMKGKKPQKTKRKRKARTVLKSTSKLMTQMRMGKKKRAMKGKKPQKTKRKRKARTVLKSTSKLMTQMRMGKKKRAMK
HUMAN12610	HUMAN12610_1to193	1.08663	0.713566972979	VNSCCGSVCSHQGCGRDLCQETCCRPSCCETTCCRTTYCRPSCCVSSCCRPQCCQSVCCQPTCCRPRCCISSCCRPSCCVSSCCKPQCCQSMCCQPTCCRPRCCISSCCRPSCCVSSCCRPQCCQSVCCQPTCCHPSCSISSCCRPSCCESSCCRPCCCLRPVCGRVSCHTTCYRPTCVISSCPRPLCCASSVNSCCGSVCSHQGCGRDLCQETCCRPSCCETTCCRTTYCRPSCCVSSCCRPQCCQSVCCQPTCC
HUMAN12611	HUMAN12611_1to199	1.2592	0.826891005358	VNSCCGSVCSDQGCGLENCCRPSCCQTTCCRTTCCRPSCCVSSCCRPQCCQSVCCQPTCCRPSCCQTTCCRTTCCRPSCCVSSCCRPQCCQSVCCQPTCCRPSCCQTTCCRTTCCRPSCCVSSCCRPQCCQSVCCQPTCCRPSCCISSSCCPSCCESSCCRPCCCLRPVCGRVSCHTTCYRPTCVISTCPRPLCCASSVNSCCGSVCSDQGCGLENCCRPSCCQTTCCRTTCCRPSCCVSSCCRPQCCQSVCCQPT
HUMAN12612	HUMAN12612_1to204	1.24685	0.818781530064	VSSCCGSVCSDQGCGLETCCRPSCCQTTCCRTTCCRPSCCVSSCCRPQCCQSVCCQPTCCRPSCCPSCCQTTCCRTTCCRPSCCVSSCCRPQCCQSVCCQPTCCRPSCSISSCCRPSCCVSRCCRSQCCQSVCCQPTCCRPSCCISSCCRPSCCESSCCRPCCCRPCCCLRPVCGRVSCHTTCYRPTCVISTCPRPLCCASSCVSSCCGSVCSDQGCGLETCCRPSCCQTTCCRTTCCRPSCCVSSCCRPQCCQSV
HUMAN12616	HUMAN12616_1to136	1.23782	0.812851427818	VNSCCGSVCSDQGCGLENCCRPSCCQTTCCRTTCCRPSCCVSSCCRPQCCQSVCCQPTCCSPSCCQTTCCRTTCCRPSCCVSSCFRPQCCQSVYCQPTCCRPSCGQTTCCRTTCYRPSCCVSTCCRPTCSSGSCCVNSCCGSVCSDQGCGLENCCRPSCCQTTCCRTTCCRPSCCVSSCCRPQCCQSVCCQPTCCSPSCCQTTCCRTTCCRPSCCVSSCFRPQCCQSVYCQPTCCRPSCGQTTCCRTTCYRPSCCV
HUMAN12618	HUMAN12618_1to250	1.16571	0.76549718983	THCCSPCCQPTCCRTTCCRTTCWKPTTVTTCSSTPCCQPSCCVPSCCQPCCHPTCCQNTCCRTTCCQPTCVASCCQPSCCSTPCCQPTCCGSSCCGQTSCGSSCCQPICGSSCCQPCCHPTCYQTICFRTTCCQPTCCQPTCCRNTSCQPTCCGSSCCQPCCHPTCCQTICRSTCCQPSCVTRCCSTPCCQPTCGGSSCCSQTCNESSYCLPCCRPTCCQTTCYRTTCCRPSCCCSPCCVSSCCQPSCCTHCCSPC
HUMAN12619	HUMAN12619_1to174	1.24175	0.81542651677	THCCSPCCQPTCCRTTCCRTTCWKPTTVTTCSSTPCCQPACCVSSCCQPCCRPTCCQNTCCRTTCCQPTCVTSCCQPSCCSTPCCQPTCCGSSCCGQTSCGSSCGQSSSCAPVYCRRTCYYPTTVCLPGCLNQSCGSNCCQPCCRPACCETTCCRTTCFQPTCVSSCCQPSCCTHCCSPCCQPTCCRTTCCRTTCWKPTTVTTCSSTPCCQPACCVSSCCQPCCRPTCCQNTCCRTTCCQPTCVTSCCQPSCCSTP
HUMAN12622	HUMAN12622_1to153	1.19852	0.787040261099	THCCSPCCQPTCCRTTCCRTTCWKPTTVTTCSSTPCCQPSCCVSSCCQPCCRPTCCQNTCCQPTCVTSCCQPSCCSTPCCQPTCCGSSCDQSSSCAPVYCRRTCYYPTTVCLPGCLNQSCGSNCCQPCCRPACCETTCFQPTCVSSCCQPFCTHCCSPCCQPTCCRTTCCRTTCWKPTTVTTCSSTPCCQPSCCVSSCCQPCCRPTCCQNTCCQPTCVTSCCQPSCCSTPCCQPTCCGSSCDQSSSCAPVYCRRTC
HUMAN12625	HUMAN12625_1to169	1.12199	0.736783871637	THCCSPCCQPTCCRTTCWKPTTVTTCSSTPCCQPSCCVSSCCQPCCHPTCCQNTCCRTTCCQPTCVTSCCQPSCCSTPCCQPICCGSSCCGQTSCGSSCCQPSSCAPIYCRRTCYHPTSVYLPGCLNQSCGSSCCQPCCRPACCETTCCRTTCFQPTCVTSCCQPACCTHCCSPCCQPTCCRTTCWKPTTVTTCSSTPCCQPSCCVSSCCQPCCHPTCCQNTCCRTTCCQPTCVTSCCQPSCCSTPCCQPICCGSS
HUMAN13688	HUMAN13688_1to37	1.10691	0.726885102889	IATGGLLRISARKQDPLRPPSQIPKRKRKAKKRRKNIATGGLLRISARKQDPLRPPSQIPKRKRKAKKRRKNIATGGLLRISARKQDPLRPPSQIPKRKRKAKKRRKNIATGGLLRISARKQDPLRPPSQIPKRKRKAKKRRKNIATGGLLRISARKQDPLRPPSQIPKRKRKAKKRRKNIATGGLLRISARKQDPLRPPSQIPKRKRKAKKRRKNIATGGLLRISARKQDPLRPPSQIPKRKRKAKKRRKNIATG
HUMAN16614	HUMAN16614_649to688	1.12984	0.741939372723	RSEQQKKQQEAEKLHRQERKRLRRSAGHLKSRHKRGRSFHRSEQQKKQQEAEKLHRQERKRLRRSAGHLKSRHKRGRSFHRSEQQKKQQEAEKLHRQERKRLRRSAGHLKSRHKRGRSFHRSEQQKKQQEAEKLHRQERKRLRRSAGHLKSRHKRGRSFHRSEQQKKQQEAEKLHRQERKRLRRSAGHLKSRHKRGRSFHRSEQQKKQQEAEKLHRQERKRLRRSAGHLKSRHKRGRSFHRSEQQKKQQEAEKLHR
HUMAN20081	HUMAN20081_1to41	1.09557	0.719437972256	AQRLLLRRFLASVISRKPSQGQWPPLTSRALQTPQCSPGGAQRLLLRRFLASVISRKPSQGQWPPLTSRALQTPQCSPGGAQRLLLRRFLASVISRKPSQGQWPPLTSRALQTPQCSPGGAQRLLLRRFLASVISRKPSQGQWPPLTSRALQTPQCSPGGAQRLLLRRFLASVISRKPSQGQWPPLTSRALQTPQCSPGGAQRLLLRRFLASVISRKPSQGQWPPLTSRALQTPQCSPGGAQRLLLRRFLASVISR
HUMAN20126	HUMAN20126_85to194	1.08945	0.71541489971	KGVGASGSFRLAKSDEPKKSVAFKKTKKEIKKVATPKKASKPKKAASKAPTKKPKATPVKKAKKKLAATPKKAKKPKTVKAKPVKASKPKKAKPVKPKAKSSAKRAGKKKKGVGASGSFRLAKSDEPKKSVAFKKTKKEIKKVATPKKASKPKKAASKAPTKKPKATPVKKAKKKLAATPKKAKKPKTVKAKPVKASKPKKAKPVKPKAKSSAKRAGKKKKGVGASGSFRLAKSDEPKKSVAFKKTKKEIKKVATP
HUMAN20713	HUMAN20713_126to215	1.08301	0.711187980632	EVKKLQKAALLKASPKKAPGTKGTAAAAAAAAAAKVPAKKITAASKKAPAQKVPAQKATGQKAAPAPKAQKGQKAPAQKAPAPKASGKKAEVKKLQKAALLKASPKKAPGTKGTAAAAAAAAAAKVPAKKITAASKKAPAQKVPAQKATGQKAAPAPKAQKGQKAPAQKAPAPKASGKKAEVKKLQKAALLKASPKKAPGTKGTAAAAAAAAAAKVPAKKITAASKKAPAQKVPAQKATGQKAAPAPKAQKGQKAP
HUMAN21248	HUMAN21248_60to157	1.07618	0.706706175109	KKGQSEEIQKKRTRRAVKFQRAITGASLADIMAKRNQKPEVRKAQREQAIRAAKEAKKAKQASKKTAMAAAKAPTKAAPKQKIVKPVKVSAPRVGGKRKKGQSEEIQKKRTRRAVKFQRAITGASLADIMAKRNQKPEVRKAQREQAIRAAKEAKKAKQASKKTAMAAAKAPTKAAPKQKIVKPVKVSAPRVGGKRKKGQSEEIQKKRTRRAVKFQRAITGASLADIMAKRNQKPEVRKAQREQAIRAAKEAKKAK
HUMAN22550	HUMAN22550_94to125	1.42044	0.932769707591	SQKKKQKNGKKHQKKKVLKVRKSQRSRQKKTTSQKKKQKNGKKHQKKKVLKVRKSQRSRQKKTTSQKKKQKNGKKHQKKKVLKVRKSQRSRQKKTTSQKKKQKNGKKHQKKKVLKVRKSQRSRQKKTTSQKKKQKNGKKHQKKKVLKVRKSQRSRQKKTTSQKKKQKNGKKHQKKKVLKVRKSQRSRQKKTTSQKKKQKNGKKHQKKKVLKVRKSQRSRQKKTTSQKKKQKNGKKHQKKKVLKVRKSQRSRQKKTT
HUMAN24269	HUMAN24269_1to33	1.21203	0.795910403344	PKAKGKTRRQKFGYSVNRKRLNRNARRKAAPRPKAKGKTRRQKFGYSVNRKRLNRNARRKAAPRPKAKGKTRRQKFGYSVNRKRLNRNARRKAAPRPKAKGKTRRQKFGYSVNRKRLNRNARRKAAPRPKAKGKTRRQKFGYSVNRKRLNRNARRKAAPRPKAKGKTRRQKFGYSVNRKRLNRNARRKAAPRPKAKGKTRRQKFGYSVNRKRLNRNARRKAAPRPKAKGKTRRQKFGYSVNRKRLNRNARRKAAPR
HUMAN24554	HUMAN24554_203to236	1.09966	0.722124300041	AAAPGTAAAAAAAAAAAAAFGQYQPQQLQTDRMQAAAPGTAAAAAAAAAAAAAFGQYQPQQLQTDRMQAAAPGTAAAAAAAAAAAAAFGQYQPQQLQTDRMQAAAPGTAAAAAAAAAAAAAFGQYQPQQLQTDRMQAAAPGTAAAAAAAAAAAAAFGQYQPQQLQTDRMQAAAPGTAAAAAAAAAAAAAFGQYQPQQLQTDRMQAAAPGTAAAAAAAAAAAAAFGQYQPQQLQTDRMQAAAPGTAAAAAAAAAAAA
HUMAN24601	HUMAN24601_94to215	1.10637	0.726526962383	GTLVQTKGTGASGSFKLNKKASSVETKPGASKVATKTKATGASKKLKKATGASKKSVKTPKKAKKPAATRKSSKNPKKPKTVKPKKVAKSPAKAKAVKPKAAKARVTKPKTAKPKKAAPKKKGTLVQTKGTGASGSFKLNKKASSVETKPGASKVATKTKATGASKKLKKATGASKKSVKTPKKAKKPAATRKSSKNPKKPKTVKPKKVAKSPAKAKAVKPKAAKARVTKPKTAKPKKAAPKKKGTLVQTKGTGAS
HUMAN24609	HUMAN24609_91to213	1.26154	0.828425255802	GTLVQTKGTGASGSFKLNKKAASGEAKPKVKKAGGTKPKKPVGAAKKPKKAAGGATPKKSAKKTPKKAKKPAAATVTKKVAKSPKKAKVAKPKKAAKSAAKAVKPKAAKPKVVKPKKAAPKKKGTLVQTKGTGASGSFKLNKKAASGEAKPKVKKAGGTKPKKPVGAAKKPKKAAGGATPKKSAKKTPKKAKKPAAATVTKKVAKSPKKAKVAKPKKAAKSAAKAVKPKAAKPKVVKPKKAAPKKKGTLVQTKGTG
HUMAN24615	HUMAN24615_91to219	1.4403	0.945814476485	GTLVQTKGTGASGSFKLNKKAASGEAKPKAKKAGAAKAKKPAGAAKKPKKATGAATPKKSAKKTPKKAKKPAAAAGAKKAKSPKKAKAAKPKKAPKSPAKAKAVKPKAAKPKTAKPKAAKPKKAAAKKKGTLVQTKGTGASGSFKLNKKAASGEAKPKAKKAGAAKAKKPAGAAKKPKKATGAATPKKSAKKTPKKAKKPAAAAGAKKAKSPKKAKAAKPKKAPKSPAKAKAVKPKAAKPKTAKPKAAKPKKAAAK
HUMAN24626	HUMAN24626_92to221	1.28098	0.841190087986	GTLVQTKGTGASGSFKLNKKAASGEGKPKAKKAGAAKPRKPAGAAKKPKKVAGAATPKKSIKKTPKKVKKPATAAGTKKVAKSAKKVKTPQPKKAAKSPAKAKAPKPKAAKPKSGKPKVTKAKKAAPKKKGTLVQTKGTGASGSFKLNKKAASGEGKPKAKKAGAAKPRKPAGAAKKPKKVAGAATPKKSIKKTPKKVKKPATAAGTKKVAKSAKKVKTPQPKKAAKSPAKAKAPKPKAAKPKSGKPKVTKAKKAA
HUMAN24666	HUMAN24666_94to226	1.35122	0.887316315018	GTLVQTKGTGASGSFKLNKKAASGEAKPKAKKAGAAKAKKPAGATPKKAKKAAGAKKAVKKTPKKAKKPAAAGVKKVAKSPKKAKAAAKPKKATKSPAKPKAVKPKAAKPKAAKPKAAKPKAAKAKKAAAKKKGTLVQTKGTGASGSFKLNKKAASGEAKPKAKKAGAAKAKKPAGATPKKAKKAAGAKKAVKKTPKKAKKPAAAGVKKVAKSPKKAKAAAKPKKATKSPAKPKAVKPKAAKPKAAKPKAAKPKAA
HUMAN24735	HUMAN24735_564to600	1.12694	0.740037196512	GGKSTKQAEKQTKEALTRKQQKCRRKNQDEESQEAPEGGKSTKQAEKQTKEALTRKQQKCRRKNQDEESQEAPEGGKSTKQAEKQTKEALTRKQQKCRRKNQDEESQEAPEGGKSTKQAEKQTKEALTRKQQKCRRKNQDEESQEAPEGGKSTKQAEKQTKEALTRKQQKCRRKNQDEESQEAPEGGKSTKQAEKQTKEALTRKQQKCRRKNQDEESQEAPEGGKSTKQAEKQTKEALTRKQQKCRRKNQDEESQE
HUMAN25139	HUMAN25139_1to35	1.18743	0.779758853625	AASVAAAARRLRRAIRRSPAWRGLSHRPLSSEPPAASVAAAARRLRRAIRRSPAWRGLSHRPLSSEPPAASVAAAARRLRRAIRRSPAWRGLSHRPLSSEPPAASVAAAARRLRRAIRRSPAWRGLSHRPLSSEPPAASVAAAARRLRRAIRRSPAWRGLSHRPLSSEPPAASVAAAARRLRRAIRRSPAWRGLSHRPLSSEPPAASVAAAARRLRRAIRRSPAWRGLSHRPLSSEPPAASVAAAARRLRRAIRRS
HUMAN26271	HUMAN26271_502to547	1.11359	0.731269838636	RGLVRPHKKRKKLSSSCRKAKRAKSQNPLRSFKHKGKKFRPTAKPSRGLVRPHKKRKKLSSSCRKAKRAKSQNPLRSFKHKGKKFRPTAKPSRGLVRPHKKRKKLSSSCRKAKRAKSQNPLRSFKHKGKKFRPTAKPSRGLVRPHKKRKKLSSSCRKAKRAKSQNPLRSFKHKGKKFRPTAKPSRGLVRPHKKRKKLSSSCRKAKRAKSQNPLRSFKHKGKKFRPTAKPSRGLVRPHKKRKKLSSSCRKAKRAKSQ
HUMAN27874	HUMAN27874_1to40	1.25585	0.824685407814	AAAARARVAYLLRQLQRAACQCPTHSHTYSQAPGLSPSGAAAARARVAYLLRQLQRAACQCPTHSHTYSQAPGLSPSGAAAARARVAYLLRQLQRAACQCPTHSHTYSQAPGLSPSGAAAARARVAYLLRQLQRAACQCPTHSHTYSQAPGLSPSGAAAARARVAYLLRQLQRAACQCPTHSHTYSQAPGLSPSGAAAARARVAYLLRQLQRAACQCPTHSHTYSQAPGLSPSGAAAARARVAYLLRQLQRAACQC
HUMAN27901	HUMAN27901_510to543	1.07505	0.705958894394	GYRASRSQRKSQRQFLRNQGTPKYKPRFVHTRQTGYRASRSQRKSQRQFLRNQGTPKYKPRFVHTRQTGYRASRSQRKSQRQFLRNQGTPKYKPRFVHTRQTGYRASRSQRKSQRQFLRNQGTPKYKPRFVHTRQTGYRASRSQRKSQRQFLRNQGTPKYKPRFVHTRQTGYRASRSQRKSQRQFLRNQGTPKYKPRFVHTRQTGYRASRSQRKSQRQFLRNQGTPKYKPRFVHTRQTGYRASRSQRKSQRQFLRN
HUMAN28097	HUMAN28097_1to35	1.44908	0.951576585392	ARGQQKIQSQQKNAKKQAGQKKKQGHDQKAAAKAARGQQKIQSQQKNAKKQAGQKKKQGHDQKAAAKAARGQQKIQSQQKNAKKQAGQKKKQGHDQKAAAKAARGQQKIQSQQKNAKKQAGQKKKQGHDQKAAAKAARGQQKIQSQQKNAKKQAGQKKKQGHDQKAAAKAARGQQKIQSQQKNAKKQAGQKKKQGHDQKAAAKAARGQQKIQSQQKNAKKQAGQKKKQGHDQKAAAKAARGQQKIQSQQKNAKKQA
HUMAN29341	HUMAN29341_164to222	1.12587	0.739334145171	QHVSEPQAHQESTRGAARPAQAIGTQPRATKHKCRQLTKASLKPRGCSKPPWRPPGGKLQHVSEPQAHQESTRGAARPAQAIGTQPRATKHKCRQLTKASLKPRGCSKPPWRPPGGKLQHVSEPQAHQESTRGAARPAQAIGTQPRATKHKCRQLTKASLKPRGCSKPPWRPPGGKLQHVSEPQAHQESTRGAARPAQAIGTQPRATKHKCRQLTKASLKPRGCSKPPWRPPGGKLQHVSEPQAHQESTRGAARPA
HUMAN29353	HUMAN29353_332to361	1.0963	0.719915023239	KKAARAERRLLRARKKGRILPQDLERAGLVKKAARAERRLLRARKKGRILPQDLERAGLVKKAARAERRLLRARKKGRILPQDLERAGLVKKAARAERRLLRARKKGRILPQDLERAGLVKKAARAERRLLRARKKGRILPQDLERAGLVKKAARAERRLLRARKKGRILPQDLERAGLVKKAARAERRLLRARKKGRILPQDLERAGLVKKAARAERRLLRARKKGRILPQDLERAGLVKKAARAERRLLRARKK
