## Supplementary File 5 for "Discovering molecular features of intrinsically disordered regions by using evolution for contrastive learning": filter_138_idr_activations.txt

HUMAN11881	HUMAN11881_296to336	0.798095	0.451442842859	DSYAPPDITTSYSQHLDNEISHSSYLGTDYPTAMTPTSPRDSYAPPDITTSYSQHLDNEISHSSYLGTDYPTAMTPTSPRDSYAPPDITTSYSQHLDNEISHSSYLGTDYPTAMTPTSPRDSYAPPDITTSYSQHLDNEISHSSYLGTDYPTAMTPTSPRDSYAPPDITTSYSQHLDNEISHSSYLGTDYPTAMTPTSPRDSYAPPDITTSYSQHLDNEISHSSYLGTDYPTAMTPTSPRDSYAPPDITTSYSQHL
HUMAN18499	HUMAN18499_668to705	0.835808	0.472774663676	LLEQQRLDYESKLEALQKQMDSRYYPEVNEEEEEPEDLLEQQRLDYESKLEALQKQMDSRYYPEVNEEEEEPEDLLEQQRLDYESKLEALQKQMDSRYYPEVNEEEEEPEDLLEQQRLDYESKLEALQKQMDSRYYPEVNEEEEEPEDLLEQQRLDYESKLEALQKQMDSRYYPEVNEEEEEPEDLLEQQRLDYESKLEALQKQMDSRYYPEVNEEEEEPEDLLEQQRLDYESKLEALQKQMDSRYYPEVNEEEEE
HUMAN29836	HUMAN29836_190to223	0.859061	0.485928145247	QFRNAPPFLEDPSQLPPKDGTPAPGYPSYQQYHQFRNAPPFLEDPSQLPPKDGTPAPGYPSYQQYHQFRNAPPFLEDPSQLPPKDGTPAPGYPSYQQYHQFRNAPPFLEDPSQLPPKDGTPAPGYPSYQQYHQFRNAPPFLEDPSQLPPKDGTPAPGYPSYQQYHQFRNAPPFLEDPSQLPPKDGTPAPGYPSYQQYHQFRNAPPFLEDPSQLPPKDGTPAPGYPSYQQYHQFRNAPPFLEDPSQLPPKDGTPAPG
HUMAN01329	HUMAN01329_150to192	0.981411	0.555135533122	ETLVEDEEDLYDCVYGEDEGGEVYEDLMKAEEAHQPKCPENDIETLVEDEEDLYDCVYGEDEGGEVYEDLMKAEEAHQPKCPENDIETLVEDEEDLYDCVYGEDEGGEVYEDLMKAEEAHQPKCPENDIETLVEDEEDLYDCVYGEDEGGEVYEDLMKAEEAHQPKCPENDIETLVEDEEDLYDCVYGEDEGGEVYEDLMKAEEAHQPKCPENDIETLVEDEEDLYDCVYGEDEGGEVYEDLMKAEEAHQPKCPEN
HUMAN02362	HUMAN02362_37to70	1.76788	1.0	TYYDPYDPYPYETYEPYPYGVDEGPAYTYGSPSPTYYDPYDPYPYETYEPYPYGVDEGPAYTYGSPSPTYYDPYDPYPYETYEPYPYGVDEGPAYTYGSPSPTYYDPYDPYPYETYEPYPYGVDEGPAYTYGSPSPTYYDPYDPYPYETYEPYPYGVDEGPAYTYGSPSPTYYDPYDPYPYETYEPYPYGVDEGPAYTYGSPSPTYYDPYDPYPYETYEPYPYGVDEGPAYTYGSPSPTYYDPYDPYPYETYEPYP
HUMAN03117	HUMAN03117_475to532	0.838213	0.474135551194	LTRSRSERDVLLDEPPQGLYDAVRLRERPVSGQDGEPRSPPGPFDACEDDYNYYYTRSLTRSRSERDVLLDEPPQGLYDAVRLRERPVSGQDGEPRSPPGPFDACEDDYNYYYTRSLTRSRSERDVLLDEPPQGLYDAVRLRERPVSGQDGEPRSPPGPFDACEDDYNYYYTRSLTRSRSERDVLLDEPPQGLYDAVRLRERPVSGQDGEPRSPPGPFDACEDDYNYYYTRSLTRSRSERDVLLDEPPQGLYDAVR
HUMAN05056	HUMAN05056_406to444	0.795043	0.449716446928	SPERKTLMSMPNYMQTGGLEGSHYLPPTKFSGLPRFSHDSPERKTLMSMPNYMQTGGLEGSHYLPPTKFSGLPRFSHDSPERKTLMSMPNYMQTGGLEGSHYLPPTKFSGLPRFSHDSPERKTLMSMPNYMQTGGLEGSHYLPPTKFSGLPRFSHDSPERKTLMSMPNYMQTGGLEGSHYLPPTKFSGLPRFSHDSPERKTLMSMPNYMQTGGLEGSHYLPPTKFSGLPRFSHDSPERKTLMSMPNYMQTGGLEGS
HUMAN09417	HUMAN09417_213to256	0.898176	0.508053558631	LDDYYYQEYYQKLEKKQADEELLGRRNRVESLKLVTPYIPKAEALDDYYYQEYYQKLEKKQADEELLGRRNRVESLKLVTPYIPKAEALDDYYYQEYYQKLEKKQADEELLGRRNRVESLKLVTPYIPKAEALDDYYYQEYYQKLEKKQADEELLGRRNRVESLKLVTPYIPKAEALDDYYYQEYYQKLEKKQADEELLGRRNRVESLKLVTPYIPKAEALDDYYYQEYYQKLEKKQADEELLGRRNRVESLKLVT
HUMAN17456	HUMAN17456_109to148	0.883048	0.499496056245	RNGHEYYGDYYQRHYDEDSAIGPRSPYGFRHGASVNYDDYRNGHEYYGDYYQRHYDEDSAIGPRSPYGFRHGASVNYDDYRNGHEYYGDYYQRHYDEDSAIGPRSPYGFRHGASVNYDDYRNGHEYYGDYYQRHYDEDSAIGPRSPYGFRHGASVNYDDYRNGHEYYGDYYQRHYDEDSAIGPRSPYGFRHGASVNYDDYRNGHEYYGDYYQRHYDEDSAIGPRSPYGFRHGASVNYDDYRNGHEYYGDYYQRHYD
HUMAN18111	HUMAN18111_1to33	0.832332	0.470808686268	EDLEETLFEEFENYSYDLDYYSLESDLEEKVQEDLEETLFEEFENYSYDLDYYSLESDLEEKVQEDLEETLFEEFENYSYDLDYYSLESDLEEKVQEDLEETLFEEFENYSYDLDYYSLESDLEEKVQEDLEETLFEEFENYSYDLDYYSLESDLEEKVQEDLEETLFEEFENYSYDLDYYSLESDLEEKVQEDLEETLFEEFENYSYDLDYYSLESDLEEKVQEDLEETLFEEFENYSYDLDYYSLESDLEEKVQ
HUMAN19127	HUMAN19127_824to860	0.7876	0.445506239098	PRTRNMDLGLKDGGSYEQYRQFQRRKWPEMKRPSSKSPRTRNMDLGLKDGGSYEQYRQFQRRKWPEMKRPSSKSPRTRNMDLGLKDGGSYEQYRQFQRRKWPEMKRPSSKSPRTRNMDLGLKDGGSYEQYRQFQRRKWPEMKRPSSKSPRTRNMDLGLKDGGSYEQYRQFQRRKWPEMKRPSSKSPRTRNMDLGLKDGGSYEQYRQFQRRKWPEMKRPSSKSPRTRNMDLGLKDGGSYEQYRQFQRRKWPEMKRPS
HUMAN22038	HUMAN22038_942to972	0.797028	0.450839000439	LARQSLESYLSDYEEEPAEALALEAAVLEATLARQSLESYLSDYEEEPAEALALEAAVLEATLARQSLESYLSDYEEEPAEALALEAAVLEATLARQSLESYLSDYEEEPAEALALEAAVLEATLARQSLESYLSDYEEEPAEALALEAAVLEATLARQSLESYLSDYEEEPAEALALEAAVLEATLARQSLESYLSDYEEEPAEALALEAAVLEATLARQSLESYLSDYEEEPAEALALEAAVLEATLARQSLES
HUMAN23322	HUMAN23322_419to457	1.02516	0.579880496517	YQEKYQELLEREDFFPDYEENGTDLSGAGDPYLDDIDDEYQEKYQELLEREDFFPDYEENGTDLSGAGDPYLDDIDDEYQEKYQELLEREDFFPDYEENGTDLSGAGDPYLDDIDDEYQEKYQELLEREDFFPDYEENGTDLSGAGDPYLDDIDDEYQEKYQELLEREDFFPDYEENGTDLSGAGDPYLDDIDDEYQEKYQELLEREDFFPDYEENGTDLSGAGDPYLDDIDDEYQEKYQELLEREDFFPDYEENG
HUMAN24334	HUMAN24334_511to544	0.819683	0.463653811038	YMDMYRRNQALEQELRALREPPTPWSPRLESSKIYMDMYRRNQALEQELRALREPPTPWSPRLESSKIYMDMYRRNQALEQELRALREPPTPWSPRLESSKIYMDMYRRNQALEQELRALREPPTPWSPRLESSKIYMDMYRRNQALEQELRALREPPTPWSPRLESSKIYMDMYRRNQALEQELRALREPPTPWSPRLESSKIYMDMYRRNQALEQELRALREPPTPWSPRLESSKIYMDMYRRNQALEQELRAL
HUMAN24340	HUMAN24340_286to332	1.20093	0.679308832053	YGPGYGGYDYSPYGYYGYGPGYDYSQGSTNYGKSQRRGGHQNNYKPYYGPGYGGYDYSPYGYYGYGPGYDYSQGSTNYGKSQRRGGHQNNYKPYYGPGYGGYDYSPYGYYGYGPGYDYSQGSTNYGKSQRRGGHQNNYKPYYGPGYGGYDYSPYGYYGYGPGYDYSQGSTNYGKSQRRGGHQNNYKPYYGPGYGGYDYSPYGYYGYGPGYDYSQGSTNYGKSQRRGGHQNNYKPYYGPGYGGYDYSPYGYYGYGPG
HUMAN24418	HUMAN24418_1to31	1.20477	0.681478214336	QARYSVSSPNSLGVVPYLGGEQSYYRAAAAQARYSVSSPNSLGVVPYLGGEQSYYRAAAAQARYSVSSPNSLGVVPYLGGEQSYYRAAAAQARYSVSSPNSLGVVPYLGGEQSYYRAAAAQARYSVSSPNSLGVVPYLGGEQSYYRAAAAQARYSVSSPNSLGVVPYLGGEQSYYRAAAAQARYSVSSPNSLGVVPYLGGEQSYYRAAAAQARYSVSSPNSLGVVPYLGGEQSYYRAAAAQARYSVSSPNSLGVVP
HUMAN25687	HUMAN25687_1to30	0.833276	0.471342872717	KDRLAELLDLSKQYDQQFPDGDDEFDSPHKDRLAELLDLSKQYDQQFPDGDDEFDSPHKDRLAELLDLSKQYDQQFPDGDDEFDSPHKDRLAELLDLSKQYDQQFPDGDDEFDSPHKDRLAELLDLSKQYDQQFPDGDDEFDSPHKDRLAELLDLSKQYDQQFPDGDDEFDSPHKDRLAELLDLSKQYDQQFPDGDDEFDSPHKDRLAELLDLSKQYDQQFPDGDDEFDSPHKDRLAELLDLSKQYDQQFPDGDDE
HUMAN27514	HUMAN27514_468to504	0.820547	0.464142515442	VNLLEQELQELRAQAALARDMGPPTFPEDVPALQRELVNLLEQELQELRAQAALARDMGPPTFPEDVPALQRELVNLLEQELQELRAQAALARDMGPPTFPEDVPALQRELVNLLEQELQELRAQAALARDMGPPTFPEDVPALQRELVNLLEQELQELRAQAALARDMGPPTFPEDVPALQRELVNLLEQELQELRAQAALARDMGPPTFPEDVPALQRELVNLLEQELQELRAQAALARDMGPPTFPEDVPALQ
HUMAN28038	HUMAN28038_270to299	1.03921	0.587829638622	LEEELLRAKIEVEKLKAIRLRHDLPEYNSLLEEELLRAKIEVEKLKAIRLRHDLPEYNSLLEEELLRAKIEVEKLKAIRLRHDLPEYNSLLEEELLRAKIEVEKLKAIRLRHDLPEYNSLLEEELLRAKIEVEKLKAIRLRHDLPEYNSLLEEELLRAKIEVEKLKAIRLRHDLPEYNSLLEEELLRAKIEVEKLKAIRLRHDLPEYNSLLEEELLRAKIEVEKLKAIRLRHDLPEYNSLLEEELLRAKIEVEKLK
HUMAN30002	HUMAN30002_1to39	0.788558	0.446048112654	DSRIPYDDYPVVFLPAYENPPAWIPPHERVHHPDYNNEDSRIPYDDYPVVFLPAYENPPAWIPPHERVHHPDYNNEDSRIPYDDYPVVFLPAYENPPAWIPPHERVHHPDYNNEDSRIPYDDYPVVFLPAYENPPAWIPPHERVHHPDYNNEDSRIPYDDYPVVFLPAYENPPAWIPPHERVHHPDYNNEDSRIPYDDYPVVFLPAYENPPAWIPPHERVHHPDYNNEDSRIPYDDYPVVFLPAYENPPAWIPPHE
