## Supplementary File 5 for "Discovering molecular features of intrinsically disordered regions by using evolution for contrastive learning": filter_139_idr_activations.txt

HUMAN01965	HUMAN01965_109to152	1.28099	0.791925395575	KISEEDELDTKLTRIPSAKKYKDIIRQPSEEEIIKLAPPPKKAKISEEDELDTKLTRIPSAKKYKDIIRQPSEEEIIKLAPPPKKAKISEEDELDTKLTRIPSAKKYKDIIRQPSEEEIIKLAPPPKKAKISEEDELDTKLTRIPSAKKYKDIIRQPSEEEIIKLAPPPKKAKISEEDELDTKLTRIPSAKKYKDIIRQPSEEEIIKLAPPPKKAKISEEDELDTKLTRIPSAKKYKDIIRQPSEEEIIKLAPPPK
HUMAN20825	HUMAN20825_400to430	1.22462	0.757080021971	IAPELRLQSDDILPLGKDSGPLSDPITGKPIAPELRLQSDDILPLGKDSGPLSDPITGKPIAPELRLQSDDILPLGKDSGPLSDPITGKPIAPELRLQSDDILPLGKDSGPLSDPITGKPIAPELRLQSDDILPLGKDSGPLSDPITGKPIAPELRLQSDDILPLGKDSGPLSDPITGKPIAPELRLQSDDILPLGKDSGPLSDPITGKPIAPELRLQSDDILPLGKDSGPLSDPITGKPIAPELRLQSDDILPLG
HUMAN30506	HUMAN30506_111to151	1.34509	0.831558204359	LVSYGNTFFVVLIVILVLLVIDAVREIRKYDDVTEKVNLQLVSYGNTFFVVLIVILVLLVIDAVREIRKYDDVTEKVNLQLVSYGNTFFVVLIVILVLLVIDAVREIRKYDDVTEKVNLQLVSYGNTFFVVLIVILVLLVIDAVREIRKYDDVTEKVNLQLVSYGNTFFVVLIVILVLLVIDAVREIRKYDDVTEKVNLQLVSYGNTFFVVLIVILVLLVIDAVREIRKYDDVTEKVNLQLVSYGNTFFVVLIVIL
HUMAN01309	HUMAN01309_213to250	1.3106	0.810232705122	TGAILPPSPKVEIMPPPPKPKDMTVPILVSKPPVFTGKTGAILPPSPKVEIMPPPPKPKDMTVPILVSKPPVFTGKTGAILPPSPKVEIMPPPPKPKDMTVPILVSKPPVFTGKTGAILPPSPKVEIMPPPPKPKDMTVPILVSKPPVFTGKTGAILPPSPKVEIMPPPPKPKDMTVPILVSKPPVFTGKTGAILPPSPKVEIMPPPPKPKDMTVPILVSKPPVFTGKTGAILPPSPKVEIMPPPPKPKDMTVPIL
HUMAN02129	HUMAN02129_105to141	1.31103	0.810496540623	LRRQMWWRGCKIKAIMALVAAILLLVIIILIVMKYRTLRRQMWWRGCKIKAIMALVAAILLLVIIILIVMKYRTLRRQMWWRGCKIKAIMALVAAILLLVIIILIVMKYRTLRRQMWWRGCKIKAIMALVAAILLLVIIILIVMKYRTLRRQMWWRGCKIKAIMALVAAILLLVIIILIVMKYRTLRRQMWWRGCKIKAIMALVAAILLLVIIILIVMKYRTLRRQMWWRGCKIKAIMALVAAILLLVIIILIVMK
HUMAN04426	HUMAN04426_1505to1537	1.14123	0.705528554997	LVQHKLDDIFEPVLIPEPKIRAVSPHFDDMHSNLVQHKLDDIFEPVLIPEPKIRAVSPHFDDMHSNLVQHKLDDIFEPVLIPEPKIRAVSPHFDDMHSNLVQHKLDDIFEPVLIPEPKIRAVSPHFDDMHSNLVQHKLDDIFEPVLIPEPKIRAVSPHFDDMHSNLVQHKLDDIFEPVLIPEPKIRAVSPHFDDMHSNLVQHKLDDIFEPVLIPEPKIRAVSPHFDDMHSNLVQHKLDDIFEPVLIPEPKIRAVSP
HUMAN10321	HUMAN10321_848to891	1.2229	0.756014214985	DIQAIQLPALQYQHERRASDWAVDSNLCGAMDPSDGIGALIEEEDIQAIQLPALQYQHERRASDWAVDSNLCGAMDPSDGIGALIEEEDIQAIQLPALQYQHERRASDWAVDSNLCGAMDPSDGIGALIEEEDIQAIQLPALQYQHERRASDWAVDSNLCGAMDPSDGIGALIEEEDIQAIQLPALQYQHERRASDWAVDSNLCGAMDPSDGIGALIEEEDIQAIQLPALQYQHERRASDWAVDSNLCGAMDPSDG
HUMAN11557	HUMAN11557_1to47	1.32519	0.819255952936	MSEHDLADVVQIAVEDLSPDHPVVLENHVVTDEDEPALKRQRLEINMSEHDLADVVQIAVEDLSPDHPVVLENHVVTDEDEPALKRQRLEINMSEHDLADVVQIAVEDLSPDHPVVLENHVVTDEDEPALKRQRLEINMSEHDLADVVQIAVEDLSPDHPVVLENHVVTDEDEPALKRQRLEINMSEHDLADVVQIAVEDLSPDHPVVLENHVVTDEDEPALKRQRLEINMSEHDLADVVQIAVEDLSPDHPVVLE
HUMAN12382	HUMAN12382_37to68	1.27061	0.785511097636	LLQRYDSKPIVDLIGAMETQSEPSELELDDVVLLQRYDSKPIVDLIGAMETQSEPSELELDDVVLLQRYDSKPIVDLIGAMETQSEPSELELDDVVLLQRYDSKPIVDLIGAMETQSEPSELELDDVVLLQRYDSKPIVDLIGAMETQSEPSELELDDVVLLQRYDSKPIVDLIGAMETQSEPSELELDDVVLLQRYDSKPIVDLIGAMETQSEPSELELDDVVLLQRYDSKPIVDLIGAMETQSEPSELELDDVV
HUMAN13236	HUMAN13236_796to832	1.43641	0.888008462782	TIDESDIGIWGQLQTDGAKDIGSLVELEQVLSSFHETTIDESDIGIWGQLQTDGAKDIGSLVELEQVLSSFHETTIDESDIGIWGQLQTDGAKDIGSLVELEQVLSSFHETTIDESDIGIWGQLQTDGAKDIGSLVELEQVLSSFHETTIDESDIGIWGQLQTDGAKDIGSLVELEQVLSSFHETTIDESDIGIWGQLQTDGAKDIGSLVELEQVLSSFHETTIDESDIGIWGQLQTDGAKDIGSLVELEQVLSSF
HUMAN15538	HUMAN15538_1to33	1.26253	0.780517531758	EEIGILVEKAQDEIPALSVSRPQTGLSFLGPEEEIGILVEKAQDEIPALSVSRPQTGLSFLGPEEEIGILVEKAQDEIPALSVSRPQTGLSFLGPEEEIGILVEKAQDEIPALSVSRPQTGLSFLGPEEEIGILVEKAQDEIPALSVSRPQTGLSFLGPEEEIGILVEKAQDEIPALSVSRPQTGLSFLGPEEEIGILVEKAQDEIPALSVSRPQTGLSFLGPEEEIGILVEKAQDEIPALSVSRPQTGLSFLGPE
HUMAN18090	HUMAN18090_1835to1883	1.33346	0.824367286727	IQHSQPSSDTLLLEVVKQVKVSDMVEDKLDLPEEDITARVNVDEKEEQDIQHSQPSSDTLLLEVVKQVKVSDMVEDKLDLPEEDITARVNVDEKEEQDIQHSQPSSDTLLLEVVKQVKVSDMVEDKLDLPEEDITARVNVDEKEEQDIQHSQPSSDTLLLEVVKQVKVSDMVEDKLDLPEEDITARVNVDEKEEQDIQHSQPSSDTLLLEVVKQVKVSDMVEDKLDLPEEDITARVNVDEKEEQDIQHSQPSSDTL
HUMAN18707	HUMAN18707_1to37	1.42005	0.877900246745	KPLSLLIEILIILGVTIKTIKAEEHNKRQKERNVTTKPLSLLIEILIILGVTIKTIKAEEHNKRQKERNVTTKPLSLLIEILIILGVTIKTIKAEEHNKRQKERNVTTKPLSLLIEILIILGVTIKTIKAEEHNKRQKERNVTTKPLSLLIEILIILGVTIKTIKAEEHNKRQKERNVTTKPLSLLIEILIILGVTIKTIKAEEHNKRQKERNVTTKPLSLLIEILIILGVTIKTIKAEEHNKRQKERNVTTKPLS
HUMAN19215	HUMAN19215_296to325	1.49269	0.922807407233	QKKNRKMLVILILFVIIIVLIVVLVGVKSRQKKNRKMLVILILFVIIIVLIVVLVGVKSRQKKNRKMLVILILFVIIIVLIVVLVGVKSRQKKNRKMLVILILFVIIIVLIVVLVGVKSRQKKNRKMLVILILFVIIIVLIVVLVGVKSRQKKNRKMLVILILFVIIIVLIVVLVGVKSRQKKNRKMLVILILFVIIIVLIVVLVGVKSRQKKNRKMLVILILFVIIIVLIVVLVGVKSRQKKNRKMLVILILFVI
HUMAN20341	HUMAN20341_1410to1439	1.18028	0.729667144985	LNRQEQTESRERKYMRSMMIGIESVLITIPLNRQEQTESRERKYMRSMMIGIESVLITIPLNRQEQTESRERKYMRSMMIGIESVLITIPLNRQEQTESRERKYMRSMMIGIESVLITIPLNRQEQTESRERKYMRSMMIGIESVLITIPLNRQEQTESRERKYMRSMMIGIESVLITIPLNRQEQTESRERKYMRSMMIGIESVLITIPLNRQEQTESRERKYMRSMMIGIESVLITIPLNRQEQTESRERKYMR
HUMAN22625	HUMAN22625_53to90	1.17559	0.726768344545	IEKGTPKESILKNSASVGIIQRDESPMEKGLSGLRGRDIEKGTPKESILKNSASVGIIQRDESPMEKGLSGLRGRDIEKGTPKESILKNSASVGIIQRDESPMEKGLSGLRGRDIEKGTPKESILKNSASVGIIQRDESPMEKGLSGLRGRDIEKGTPKESILKNSASVGIIQRDESPMEKGLSGLRGRDIEKGTPKESILKNSASVGIIQRDESPMEKGLSGLRGRDIEKGTPKESILKNSASVGIIQRDESPME
HUMAN24272	HUMAN24272_1to32	1.20869	0.74722996676	ATPGPVIPEVPFEPSKPPVIEGLSPTVYRNPATPGPVIPEVPFEPSKPPVIEGLSPTVYRNPATPGPVIPEVPFEPSKPPVIEGLSPTVYRNPATPGPVIPEVPFEPSKPPVIEGLSPTVYRNPATPGPVIPEVPFEPSKPPVIEGLSPTVYRNPATPGPVIPEVPFEPSKPPVIEGLSPTVYRNPATPGPVIPEVPFEPSKPPVIEGLSPTVYRNPATPGPVIPEVPFEPSKPPVIEGLSPTVYRNPATPGPVIP
HUMAN24367	HUMAN24367_1to55	1.26136	0.7797902891	EGKWLLCMLLVLGTAIVEAHDGHDDDVIDIEDDLDDVIEEVEDSKPDTTAPPSSEGKWLLCMLLVLGTAIVEAHDGHDDDVIDIEDDLDDVIEEVEDSKPDTTAPPSSEGKWLLCMLLVLGTAIVEAHDGHDDDVIDIEDDLDDVIEEVEDSKPDTTAPPSSEGKWLLCMLLVLGTAIVEAHDGHDDDVIDIEDDLDDVIEEVEDSKPDTTAPPSSEGKWLLCMLLVLGTAIVEAHDGHDDDVIDIEDDLDDVIEE
HUMAN25458	HUMAN25458_1189to1255	1.20344	0.743985453378	IRVDTIAKRRAELILERDKKRRENVVRDDEEISEEELEEDNDDIENILEDEFPKDEEEMSGEEDEEQIRVDTIAKRRAELILERDKKRRENVVRDDEEISEEELEEDNDDIENILEDEFPKDEEEMSGEEDEEQIRVDTIAKRRAELILERDKKRRENVVRDDEEISEEELEEDNDDIENILEDEFPKDEEEMSGEEDEEQIRVDTIAKRRAELILERDKKRRENVVRDDEEISEEELEEDNDDIENILEDEFPKD
HUMAN25958	HUMAN25958_69to113	1.26335	0.781020145757	LKAAVDGLSKMIQTPDADLDVTNIIQADEPTTLTTNALDLNSVLGLKAAVDGLSKMIQTPDADLDVTNIIQADEPTTLTTNALDLNSVLGLKAAVDGLSKMIQTPDADLDVTNIIQADEPTTLTTNALDLNSVLGLKAAVDGLSKMIQTPDADLDVTNIIQADEPTTLTTNALDLNSVLGLKAAVDGLSKMIQTPDADLDVTNIIQADEPTTLTTNALDLNSVLGLKAAVDGLSKMIQTPDADLDVTNIIQADEPT
HUMAN26633	HUMAN26633_1to30	1.32559	0.819500332411	TPESRDTTDLSPGGTQEMEGIVIVKVEEETPESRDTTDLSPGGTQEMEGIVIVKVEEETPESRDTTDLSPGGTQEMEGIVIVKVEEETPESRDTTDLSPGGTQEMEGIVIVKVEEETPESRDTTDLSPGGTQEMEGIVIVKVEEETPESRDTTDLSPGGTQEMEGIVIVKVEEETPESRDTTDLSPGGTQEMEGIVIVKVEEETPESRDTTDLSPGGTQEMEGIVIVKVEEETPESRDTTDLSPGGTQEMEGIVIV
HUMAN26818	HUMAN26818_593to645	1.23843	0.765613921258	KSGQLRATKNGIISDAVSTNNAFEPDEDIEDLEELDIPTKEIEIQVDWNSELPKSGQLRATKNGIISDAVSTNNAFEPDEDIEDLEELDIPTKEIEIQVDWNSELPKSGQLRATKNGIISDAVSTNNAFEPDEDIEDLEELDIPTKEIEIQVDWNSELPKSGQLRATKNGIISDAVSTNNAFEPDEDIEDLEELDIPTKEIEIQVDWNSELPKSGQLRATKNGIISDAVSTNNAFEPDEDIEDLEELDIPTKEIEI
HUMAN27078	HUMAN27078_1to37	1.15667	0.715072251499	ARKLSVLEVLLIIFCLIVVTIDILLLLLVLEETSDTARKLSVLEVLLIIFCLIVVTIDILLLLLVLEETSDTARKLSVLEVLLIIFCLIVVTIDILLLLLVLEETSDTARKLSVLEVLLIIFCLIVVTIDILLLLLVLEETSDTARKLSVLEVLLIIFCLIVVTIDILLLLLVLEETSDTARKLSVLEVLLIIFCLIVVTIDILLLLLVLEETSDTARKLSVLEVLLIIFCLIVVTIDILLLLLVLEETSDTARKL
HUMAN29662	HUMAN29662_113to144	1.61756	1.0	AKINETDTFGPGDDDEIQFDDIGDDDEDIDDIAKINETDTFGPGDDDEIQFDDIGDDDEDIDDIAKINETDTFGPGDDDEIQFDDIGDDDEDIDDIAKINETDTFGPGDDDEIQFDDIGDDDEDIDDIAKINETDTFGPGDDDEIQFDDIGDDDEDIDDIAKINETDTFGPGDDDEIQFDDIGDDDEDIDDIAKINETDTFGPGDDDEIQFDDIGDDDEDIDDIAKINETDTFGPGDDDEIQFDDIGDDDEDIDDI
HUMAN29668	HUMAN29668_1to58	1.15691	0.715219940422	ASNEDFSITQDLEIPADIVELHDINVEPLPMEDIPTESVQYEDVDGNWIYGGHNHPPASNEDFSITQDLEIPADIVELHDINVEPLPMEDIPTESVQYEDVDGNWIYGGHNHPPASNEDFSITQDLEIPADIVELHDINVEPLPMEDIPTESVQYEDVDGNWIYGGHNHPPASNEDFSITQDLEIPADIVELHDINVEPLPMEDIPTESVQYEDVDGNWIYGGHNHPPASNEDFSITQDLEIPADIVELHDINVEP
HUMAN30413	HUMAN30413_61to97	1.24636	0.770518903261	RTSPEELVNDHARENRINPLQMEEEEFMEIMVEIPAKRTSPEELVNDHARENRINPLQMEEEEFMEIMVEIPAKRTSPEELVNDHARENRINPLQMEEEEFMEIMVEIPAKRTSPEELVNDHARENRINPLQMEEEEFMEIMVEIPAKRTSPEELVNDHARENRINPLQMEEEEFMEIMVEIPAKRTSPEELVNDHARENRINPLQMEEEEFMEIMVEIPAKRTSPEELVNDHARENRINPLQMEEEEFMEIMVEI
HUMAN30583	HUMAN30583_1to32	1.28005	0.791347242083	ADAEVIILPKKHKKKKERKSLPEEDVAEIQHADAEVIILPKKHKKKKERKSLPEEDVAEIQHADAEVIILPKKHKKKKERKSLPEEDVAEIQHADAEVIILPKKHKKKKERKSLPEEDVAEIQHADAEVIILPKKHKKKKERKSLPEEDVAEIQHADAEVIILPKKHKKKKERKSLPEEDVAEIQHADAEVIILPKKHKKKKERKSLPEEDVAEIQHADAEVIILPKKHKKKKERKSLPEEDVAEIQHADAEVIIL
HUMAN30648	HUMAN30648_113to144	1.61756	1.0	AKINETDTFGPGDDDEIQFDDIGDDDEDIDDIAKINETDTFGPGDDDEIQFDDIGDDDEDIDDIAKINETDTFGPGDDDEIQFDDIGDDDEDIDDIAKINETDTFGPGDDDEIQFDDIGDDDEDIDDIAKINETDTFGPGDDDEIQFDDIGDDDEDIDDIAKINETDTFGPGDDDEIQFDDIGDDDEDIDDIAKINETDTFGPGDDDEIQFDDIGDDDEDIDDIAKINETDTFGPGDDDEIQFDDIGDDDEDIDDI
