## Supplementary File 5 for "Discovering molecular features of intrinsically disordered regions by using evolution for contrastive learning": filter_140_idr_activations.txt

HUMAN01054	HUMAN01054_1to36	1.24312	0.936133740894	VCREQLSKNQVKWVFAGITCVSVVVIAAIVLAITLVCREQLSKNQVKWVFAGITCVSVVVIAAIVLAITLVCREQLSKNQVKWVFAGITCVSVVVIAAIVLAITLVCREQLSKNQVKWVFAGITCVSVVVIAAIVLAITLVCREQLSKNQVKWVFAGITCVSVVVIAAIVLAITLVCREQLSKNQVKWVFAGITCVSVVVIAAIVLAITLVCREQLSKNQVKWVFAGITCVSVVVIAAIVLAITLVCREQLSKNQV
HUMAN02129	HUMAN02129_105to141	1.17638	0.885874527019	LRRQMWWRGCKIKAIMALVAAILLLVIIILIVMKYRTLRRQMWWRGCKIKAIMALVAAILLLVIIILIVMKYRTLRRQMWWRGCKIKAIMALVAAILLLVIIILIVMKYRTLRRQMWWRGCKIKAIMALVAAILLLVIIILIVMKYRTLRRQMWWRGCKIKAIMALVAAILLLVIIILIVMKYRTLRRQMWWRGCKIKAIMALVAAILLLVIIILIVMKYRTLRRQMWWRGCKIKAIMALVAAILLLVIIILIVMK
HUMAN02477	HUMAN02477_1to36	0.989271	0.744974617239	AITLEEAPWLGWLLVKALMRFAFMVVNNLVAIPSYAITLEEAPWLGWLLVKALMRFAFMVVNNLVAIPSYAITLEEAPWLGWLLVKALMRFAFMVVNNLVAIPSYAITLEEAPWLGWLLVKALMRFAFMVVNNLVAIPSYAITLEEAPWLGWLLVKALMRFAFMVVNNLVAIPSYAITLEEAPWLGWLLVKALMRFAFMVVNNLVAIPSYAITLEEAPWLGWLLVKALMRFAFMVVNNLVAIPSYAITLEEAPWLG
HUMAN05557	HUMAN05557_1to55	0.942943	0.710087033022	LQDPDSDQPLNSLDVKPLRKPRIPMETFRKVGIPIIIALLSLASIIIVVVLIKVLQDPDSDQPLNSLDVKPLRKPRIPMETFRKVGIPIIIALLSLASIIIVVVLIKVLQDPDSDQPLNSLDVKPLRKPRIPMETFRKVGIPIIIALLSLASIIIVVVLIKVLQDPDSDQPLNSLDVKPLRKPRIPMETFRKVGIPIIIALLSLASIIIVVVLIKVLQDPDSDQPLNSLDVKPLRKPRIPMETFRKVGIPIIIALL
HUMAN06129	HUMAN06129_1to86	1.01565	0.764842698697	LCGRPRSSSDNRNFLRERAGLSSAAVQTRIGNSAASRRSPAARPPVPAPPALPRGRPGTEGSTSLSAPAVLVVAVAVVVVVVSAVLCGRPRSSSDNRNFLRERAGLSSAAVQTRIGNSAASRRSPAARPPVPAPPALPRGRPGTEGSTSLSAPAVLVVAVAVVVVVVSAVLCGRPRSSSDNRNFLRERAGLSSAAVQTRIGNSAASRRSPAARPPVPAPPALPRGRPGTEGSTSLSAPAVLVVAVAVVVVVVSAVL
HUMAN07570	HUMAN07570_1to39	1.25582	0.945699473493	APLLLQLAVLGAALAAAALVLISIVAFTTATKMPALHRAPLLLQLAVLGAALAAAALVLISIVAFTTATKMPALHRAPLLLQLAVLGAALAAAALVLISIVAFTTATKMPALHRAPLLLQLAVLGAALAAAALVLISIVAFTTATKMPALHRAPLLLQLAVLGAALAAAALVLISIVAFTTATKMPALHRAPLLLQLAVLGAALAAAALVLISIVAFTTATKMPALHRAPLLLQLAVLGAALAAAALVLISIVAFT
HUMAN07977	HUMAN07977_31to60	1.32793	1.0	HLLVLAVSQLWLAVVVVPLAVSVACLNSDCHLLVLAVSQLWLAVVVVPLAVSVACLNSDCHLLVLAVSQLWLAVVVVPLAVSVACLNSDCHLLVLAVSQLWLAVVVVPLAVSVACLNSDCHLLVLAVSQLWLAVVVVPLAVSVACLNSDCHLLVLAVSQLWLAVVVVPLAVSVACLNSDCHLLVLAVSQLWLAVVVVPLAVSVACLNSDCHLLVLAVSQLWLAVVVVPLAVSVACLNSDCHLLVLAVSQLWLAVVV
HUMAN08834	HUMAN08834_1to30	0.936315	0.705095853027	GKESGWDSGRAAVAAVVGGVVAVGTVLVAGKESGWDSGRAAVAAVVGGVVAVGTVLVAGKESGWDSGRAAVAAVVGGVVAVGTVLVAGKESGWDSGRAAVAAVVGGVVAVGTVLVAGKESGWDSGRAAVAAVVGGVVAVGTVLVAGKESGWDSGRAAVAAVVGGVVAVGTVLVAGKESGWDSGRAAVAAVVGGVVAVGTVLVAGKESGWDSGRAAVAAVVGGVVAVGTVLVAGKESGWDSGRAAVAAVVGGVVAVG
HUMAN08837	HUMAN08837_1to50	1.14815	0.864616834763	EASALTSSAVTSVAKVVRVASGSAVVLPLARIATVVIGGVVAMAAVPMVEASALTSSAVTSVAKVVRVASGSAVVLPLARIATVVIGGVVAMAAVPMVEASALTSSAVTSVAKVVRVASGSAVVLPLARIATVVIGGVVAMAAVPMVEASALTSSAVTSVAKVVRVASGSAVVLPLARIATVVIGGVVAMAAVPMVEASALTSSAVTSVAKVVRVASGSAVVLPLARIATVVIGGVVAMAAVPMVEASALTSSAVT
HUMAN15499	HUMAN15499_1to34	1.10016	0.828480131425	KLDMTGDCTPVLVLMAAVLTVTGAVPVARLHGAKLDMTGDCTPVLVLMAAVLTVTGAVPVARLHGAKLDMTGDCTPVLVLMAAVLTVTGAVPVARLHGAKLDMTGDCTPVLVLMAAVLTVTGAVPVARLHGAKLDMTGDCTPVLVLMAAVLTVTGAVPVARLHGAKLDMTGDCTPVLVLMAAVLTVTGAVPVARLHGAKLDMTGDCTPVLVLMAAVLTVTGAVPVARLHGAKLDMTGDCTPVLVLMAAVLTVTGAV
HUMAN17113	HUMAN17113_28to64	1.08641	0.818127286356	PKSGPSLVPGKTPTVRAALICLTLVLVASVLLQAVLYPKSGPSLVPGKTPTVRAALICLTLVLVASVLLQAVLYPKSGPSLVPGKTPTVRAALICLTLVLVASVLLQAVLYPKSGPSLVPGKTPTVRAALICLTLVLVASVLLQAVLYPKSGPSLVPGKTPTVRAALICLTLVLVASVLLQAVLYPKSGPSLVPGKTPTVRAALICLTLVLVASVLLQAVLYPKSGPSLVPGKTPTVRAALICLTLVLVASVLLQA
HUMAN17790	HUMAN17790_1to38	0.954027	0.718433944225	KTPWKVLLGLLGAAALVTIITVPVVLLNKGTDDATADKTPWKVLLGLLGAAALVTIITVPVVLLNKGTDDATADKTPWKVLLGLLGAAALVTIITVPVVLLNKGTDDATADKTPWKVLLGLLGAAALVTIITVPVVLLNKGTDDATADKTPWKVLLGLLGAAALVTIITVPVVLLNKGTDDATADKTPWKVLLGLLGAAALVTIITVPVVLLNKGTDDATADKTPWKVLLGLLGAAALVTIITVPVVLLNKGTDDA
HUMAN19119	HUMAN19119_1to31	1.15003	0.866032703589	AALAAAAKKVWSARRLLVLLFTPLALLPVVAALAAAAKKVWSARRLLVLLFTPLALLPVVAALAAAAKKVWSARRLLVLLFTPLALLPVVAALAAAAKKVWSARRLLVLLFTPLALLPVVAALAAAAKKVWSARRLLVLLFTPLALLPVVAALAAAAKKVWSARRLLVLLFTPLALLPVVAALAAAAKKVWSARRLLVLLFTPLALLPVVAALAAAAKKVWSARRLLVLLFTPLALLPVVAALAAAAKKVWSARRL
HUMAN19215	HUMAN19215_296to325	1.08645	0.818153319957	QKKNRKMLVILILFVIIIVLIVVLVGVKSRQKKNRKMLVILILFVIIIVLIVVLVGVKSRQKKNRKMLVILILFVIIIVLIVVLVGVKSRQKKNRKMLVILILFVIIIVLIVVLVGVKSRQKKNRKMLVILILFVIIIVLIVVLVGVKSRQKKNRKMLVILILFVIIIVLIVVLVGVKSRQKKNRKMLVILILFVIIIVLIVVLVGVKSRQKKNRKMLVILILFVIIIVLIVVLVGVKSRQKKNRKMLVILILFVI
HUMAN19901	HUMAN19901_1to34	1.30639	0.983782502727	ARGYGATVSLVLLGLGLALAVIVLAVVLSRHQAARGYGATVSLVLLGLGLALAVIVLAVVLSRHQAARGYGATVSLVLLGLGLALAVIVLAVVLSRHQAARGYGATVSLVLLGLGLALAVIVLAVVLSRHQAARGYGATVSLVLLGLGLALAVIVLAVVLSRHQAARGYGATVSLVLLGLGLALAVIVLAVVLSRHQAARGYGATVSLVLLGLGLALAVIVLAVVLSRHQAARGYGATVSLVLLGLGLALAVIVLA
HUMAN20711	HUMAN20711_1to43	1.31317	0.988889218049	FTVLTRQPCEQAGLKALYRTPTIIALVVLLVSIVVLVSITVIFTVLTRQPCEQAGLKALYRTPTIIALVVLLVSIVVLVSITVIFTVLTRQPCEQAGLKALYRTPTIIALVVLLVSIVVLVSITVIFTVLTRQPCEQAGLKALYRTPTIIALVVLLVSIVVLVSITVIFTVLTRQPCEQAGLKALYRTPTIIALVVLLVSIVVLVSITVIFTVLTRQPCEQAGLKALYRTPTIIALVVLLVSIVVLVSITVIFTVL
HUMAN21069	HUMAN21069_797to828	1.16255	0.875463869401	NNKPWPWMPMLAALVAVTAIVLYVPGLARASPNNKPWPWMPMLAALVAVTAIVLYVPGLARASPNNKPWPWMPMLAALVAVTAIVLYVPGLARASPNNKPWPWMPMLAALVAVTAIVLYVPGLARASPNNKPWPWMPMLAALVAVTAIVLYVPGLARASPNNKPWPWMPMLAALVAVTAIVLYVPGLARASPNNKPWPWMPMLAALVAVTAIVLYVPGLARASPNNKPWPWMPMLAALVAVTAIVLYVPGLARASP
HUMAN21251	HUMAN21251_1to30	1.23738	0.931813150559	WTNFFKLRLFCCLLAVLMVVVLVINVTQVWTNFFKLRLFCCLLAVLMVVVLVINVTQVWTNFFKLRLFCCLLAVLMVVVLVINVTQVWTNFFKLRLFCCLLAVLMVVVLVINVTQVWTNFFKLRLFCCLLAVLMVVVLVINVTQVWTNFFKLRLFCCLLAVLMVVVLVINVTQVWTNFFKLRLFCCLLAVLMVVVLVINVTQVWTNFFKLRLFCCLLAVLMVVVLVINVTQVWTNFFKLRLFCCLLAVLMVVVLVI
HUMAN21755	HUMAN21755_1to61	0.95574	0.719723639857	ARKKFSGLEISLIVLFVIVTIIAIALIVVLATKTPAVDEISDSTSTPATTRVTTNPSDSGARKKFSGLEISLIVLFVIVTIIAIALIVVLATKTPAVDEISDSTSTPATTRVTTNPSDSGARKKFSGLEISLIVLFVIVTIIAIALIVVLATKTPAVDEISDSTSTPATTRVTTNPSDSGARKKFSGLEISLIVLFVIVTIIAIALIVVLATKTPAVDEISDSTSTPATTRVTTNPSDSGARKKFSGLEISLIVLF
HUMAN21807	HUMAN21807_1to37	1.10588	0.832785819767	AMMEVQGGPSLGQTCVLIVIFTVLLQSLCVAVTYVYAMMEVQGGPSLGQTCVLIVIFTVLLQSLCVAVTYVYAMMEVQGGPSLGQTCVLIVIFTVLLQSLCVAVTYVYAMMEVQGGPSLGQTCVLIVIFTVLLQSLCVAVTYVYAMMEVQGGPSLGQTCVLIVIFTVLLQSLCVAVTYVYAMMEVQGGPSLGQTCVLIVIFTVLLQSLCVAVTYVYAMMEVQGGPSLGQTCVLIVIFTVLLQSLCVAVTYVYAMME
HUMAN22345	HUMAN22345_486to515	1.14875	0.865071794388	PASAAAAAAAAAAAAAAVIPTVSTPPPFQGPASAAAAAAAAAAAAAAVIPTVSTPPPFQGPASAAAAAAAAAAAAAAVIPTVSTPPPFQGPASAAAAAAAAAAAAAAVIPTVSTPPPFQGPASAAAAAAAAAAAAAAVIPTVSTPPPFQGPASAAAAAAAAAAAAAAVIPTVSTPPPFQGPASAAAAAAAAAAAAAAVIPTVSTPPPFQGPASAAAAAAAAAAAAAAVIPTVSTPPPFQGPASAAAAAAAAAAAAA
HUMAN23493	HUMAN23493_1to51	1.12654	0.84834664189	ELCGLGLPRPPMLLALLLATLLAAMLALLTQVALVVQVAEAARAPSVSAKELCGLGLPRPPMLLALLLATLLAAMLALLTQVALVVQVAEAARAPSVSAKELCGLGLPRPPMLLALLLATLLAAMLALLTQVALVVQVAEAARAPSVSAKELCGLGLPRPPMLLALLLATLLAAMLALLTQVALVVQVAEAARAPSVSAKELCGLGLPRPPMLLALLLATLLAAMLALLTQVALVVQVAEAARAPSVSAKELCGLG
HUMAN24209	HUMAN24209_1to36	1.04055	0.783586981404	VKKLVMAQKRGETRALCLGVTMVVCAVITYYILVTVKKLVMAQKRGETRALCLGVTMVVCAVITYYILVTVKKLVMAQKRGETRALCLGVTMVVCAVITYYILVTVKKLVMAQKRGETRALCLGVTMVVCAVITYYILVTVKKLVMAQKRGETRALCLGVTMVVCAVITYYILVTVKKLVMAQKRGETRALCLGVTMVVCAVITYYILVTVKKLVMAQKRGETRALCLGVTMVVCAVITYYILVTVKKLVMAQKRG
HUMAN27510	HUMAN27510_2to43	0.959015	0.722189964496	LRTILDAPQRLLKEGRASRQLVLVVVFVALLLDNMLFTVVVPLRTILDAPQRLLKEGRASRQLVLVVVFVALLLDNMLFTVVVPLRTILDAPQRLLKEGRASRQLVLVVVFVALLLDNMLFTVVVPLRTILDAPQRLLKEGRASRQLVLVVVFVALLLDNMLFTVVVPLRTILDAPQRLLKEGRASRQLVLVVVFVALLLDNMLFTVVVPLRTILDAPQRLLKEGRASRQLVLVVVFVALLLDNMLFTVVVPLRTI
HUMAN28089	HUMAN28089_400to438	1.03661	0.780627050707	NRYEGKDVSKHKRNLAIAGGVTLSVIVSPVVAAVTVGIGNRYEGKDVSKHKRNLAIAGGVTLSVIVSPVVAAVTVGIGNRYEGKDVSKHKRNLAIAGGVTLSVIVSPVVAAVTVGIGNRYEGKDVSKHKRNLAIAGGVTLSVIVSPVVAAVTVGIGNRYEGKDVSKHKRNLAIAGGVTLSVIVSPVVAAVTVGIGNRYEGKDVSKHKRNLAIAGGVTLSVIVSPVVAAVTVGIGNRYEGKDVSKHKRNLAIAGGVT
HUMAN30365	HUMAN30365_1to31	1.00942	0.760148301756	AASAALSAAAAAAALSGLAVRLSRSAAARGAASAALSAAAAAAALSGLAVRLSRSAAARGAASAALSAAAAAAALSGLAVRLSRSAAARGAASAALSAAAAAAALSGLAVRLSRSAAARGAASAALSAAAAAAALSGLAVRLSRSAAARGAASAALSAAAAAAALSGLAVRLSRSAAARGAASAALSAAAAAAALSGLAVRLSRSAAARGAASAALSAAAAAAALSGLAVRLSRSAAARGAASAALSAAAAAAALS
HUMAN30373	HUMAN30373_1to31	1.00942	0.760148301756	AASAALSAAAAAAALSGLAVRLSRSAAARGAASAALSAAAAAAALSGLAVRLSRSAAARGAASAALSAAAAAAALSGLAVRLSRSAAARGAASAALSAAAAAAALSGLAVRLSRSAAARGAASAALSAAAAAAALSGLAVRLSRSAAARGAASAALSAAAAAAALSGLAVRLSRSAAARGAASAALSAAAAAAALSGLAVRLSRSAAARGAASAALSAAAAAAALSGLAVRLSRSAAARGAASAALSAAAAAAALS
HUMAN30555	HUMAN30555_1to38	1.02306	0.770420622203	MAAMATARVRMGPRCAQALWRMPWLPVFLSLAAAAAAMAAMATARVRMGPRCAQALWRMPWLPVFLSLAAAAAAMAAMATARVRMGPRCAQALWRMPWLPVFLSLAAAAAAMAAMATARVRMGPRCAQALWRMPWLPVFLSLAAAAAAMAAMATARVRMGPRCAQALWRMPWLPVFLSLAAAAAAMAAMATARVRMGPRCAQALWRMPWLPVFLSLAAAAAAMAAMATARVRMGPRCAQALWRMPWLPVFLSLAAA
