## Supplementary File 5 for "Discovering molecular features of intrinsically disordered regions by using evolution for contrastive learning": filter_141_idr_activations.txt

HUMAN00050	HUMAN00050_1to33	1.78997	0.725296066951	AAAAAAAGAAGSAAPAAAAGAPGSGGAPSGSQAAAAAAAGAAGSAAPAAAAGAPGSGGAPSGSQAAAAAAAGAAGSAAPAAAAGAPGSGGAPSGSQAAAAAAAGAAGSAAPAAAAGAPGSGGAPSGSQAAAAAAAGAAGSAAPAAAAGAPGSGGAPSGSQAAAAAAAGAAGSAAPAAAAGAPGSGGAPSGSQAAAAAAAGAAGSAAPAAAAGAPGSGGAPSGSQAAAAAAAGAAGSAAPAAAAGAPGSGGAPSGSQ
HUMAN03206	HUMAN03206_1to32	1.65148	0.669178837712	AAATAAAALAAADPPPAMPQAAGAGGPTTRRAAATAAAALAAADPPPAMPQAAGAGGPTTRRAAATAAAALAAADPPPAMPQAAGAGGPTTRRAAATAAAALAAADPPPAMPQAAGAGGPTTRRAAATAAAALAAADPPPAMPQAAGAGGPTTRRAAATAAAALAAADPPPAMPQAAGAGGPTTRRAAATAAAALAAADPPPAMPQAAGAGGPTTRRAAATAAAALAAADPPPAMPQAAGAGGPTTRRAAATAAAA
HUMAN07254	HUMAN07254_277to314	1.67578	0.679026965554	AAAPVAAATTAAPAAAAAPAKVEAKEESEESDEDMGFGAAAPVAAATTAAPAAAAAPAKVEAKEESEESDEDMGFGAAAPVAAATTAAPAAAAAPAKVEAKEESEESDEDMGFGAAAPVAAATTAAPAAAAAPAKVEAKEESEESDEDMGFGAAAPVAAATTAAPAAAAAPAKVEAKEESEESDEDMGFGAAAPVAAATTAAPAAAAAPAKVEAKEESEESDEDMGFGAAAPVAAATTAAPAAAAAPAKVEAKEES
HUMAN07776	HUMAN07776_244to273	2.18596	0.885748192046	IKAAQHQANQAAVAAQAAAAAATVMAFPPGIKAAQHQANQAAVAAQAAAAAATVMAFPPGIKAAQHQANQAAVAAQAAAAAATVMAFPPGIKAAQHQANQAAVAAQAAAAAATVMAFPPGIKAAQHQANQAAVAAQAAAAAATVMAFPPGIKAAQHQANQAAVAAQAAAAAATVMAFPPGIKAAQHQANQAAVAAQAAAAAATVMAFPPGIKAAQHQANQAAVAAQAAAAAATVMAFPPGIKAAQHQANQAAVAAQ
HUMAN09259	HUMAN09259_93to136	1.91116	0.774399813896	GLKKRDKKNKTKKTKAAAAAAAAAPAAAATAPTTAATTAATAAQGLKKRDKKNKTKKTKAAAAAAAAAPAAAATAPTTAATTAATAAQGLKKRDKKNKTKKTKAAAAAAAAAPAAAATAPTTAATTAATAAQGLKKRDKKNKTKKTKAAAAAAAAAPAAAATAPTTAATTAATAAQGLKKRDKKNKTKKTKAAAAAAAAAPAAAATAPTTAATTAATAAQGLKKRDKKNKTKKTKAAAAAAAAAPAAAATAPTTAA
HUMAN09269	HUMAN09269_179to218	1.6087	0.651846219658	RAAAAAAARGSNSDSPPGRPAPAASPEHRRPSPRRLPRPLRAAAAAAARGSNSDSPPGRPAPAASPEHRRPSPRRLPRPLRAAAAAAARGSNSDSPPGRPAPAASPEHRRPSPRRLPRPLRAAAAAAARGSNSDSPPGRPAPAASPEHRRPSPRRLPRPLRAAAAAAARGSNSDSPPGRPAPAASPEHRRPSPRRLPRPLRAAAAAAARGSNSDSPPGRPAPAASPEHRRPSPRRLPRPLRAAAAAAARGSNSDSP
HUMAN09925	HUMAN09925_49to84	1.79261	0.726363092378	QRGAGASAPAPAQATAAAAAAQPAPQQPEEGAGAGPQRGAGASAPAPAQATAAAAAAQPAPQQPEEGAGAGPQRGAGASAPAPAQATAAAAAAQPAPQQPEEGAGAGPQRGAGASAPAPAQATAAAAAAQPAPQQPEEGAGAGPQRGAGASAPAPAQATAAAAAAQPAPQQPEEGAGAGPQRGAGASAPAPAQATAAAAAAQPAPQQPEEGAGAGPQRGAGASAPAPAQATAAAAAAQPAPQQPEEGAGAGPQRGA
HUMAN12852	HUMAN12852_1to40	1.67644	0.679290799545	APKKPEPKKEAAKPAPAPAPAPAPAPAPAPEAPKEPAFDAPKKPEPKKEAAKPAPAPAPAPAPAPAPAPEAPKEPAFDAPKKPEPKKEAAKPAPAPAPAPAPAPAPAPEAPKEPAFDAPKKPEPKKEAAKPAPAPAPAPAPAPAPAPEAPKEPAFDAPKKPEPKKEAAKPAPAPAPAPAPAPAPAPEAPKEPAFDAPKKPEPKKEAAKPAPAPAPAPAPAPAPAPEAPKEPAFDAPKKPEPKKEAAKPAPAPAPAP
HUMAN14247	HUMAN14247_1to93	1.60593	0.650720698632	AAGGSGGRASCPPGVGVGPGTGGSPGPSANAAATPAPGNAAAAAAAAAAAAAAPGPTPPAPPGPGTDAQAAGAERAEEAAGPGAAALQREAAAAGGSGGRASCPPGVGVGPGTGGSPGPSANAAATPAPGNAAAAAAAAAAAAAAPGPTPPAPPGPGTDAQAAGAERAEEAAGPGAAALQREAAAAGGSGGRASCPPGVGVGPGTGGSPGPSANAAATPAPGNAAAAAAAAAAAAAAPGPTPPAPPGPGTDAQAAG
HUMAN17821	HUMAN17821_1to52	1.94104	0.786507050483	AEPSGSPVHVQLPQQAAPVTAAAAAAPAAATAAPAPAAPAAPAPAPAPAAQAEPSGSPVHVQLPQQAAPVTAAAAAAPAAATAAPAPAAPAAPAPAPAPAAQAEPSGSPVHVQLPQQAAPVTAAAAAAPAAATAAPAPAAPAAPAPAPAPAAQAEPSGSPVHVQLPQQAAPVTAAAAAAPAAATAAPAPAAPAAPAPAPAPAAQAEPSGSPVHVQLPQQAAPVTAAAAAAPAAATAAPAPAAPAAPAPAPAPAAQA
HUMAN18157	HUMAN18157_1to37	2.09553	0.849108789836	APKKDVKKPVAAAAAAPAPAPAPAPAPAPAKPKEEKAPKKDVKKPVAAAAAAPAPAPAPAPAPAPAKPKEEKAPKKDVKKPVAAAAAAPAPAPAPAPAPAPAKPKEEKAPKKDVKKPVAAAAAAPAPAPAPAPAPAPAKPKEEKAPKKDVKKPVAAAAAAPAPAPAPAPAPAPAKPKEEKAPKKDVKKPVAAAAAAPAPAPAPAPAPAPAKPKEEKAPKKDVKKPVAAAAAAPAPAPAPAPAPAPAKPKEEKAPKK
HUMAN18350	HUMAN18350_61to100	1.92802	0.781233751893	PGAAKPGGAAAEGAGPGAARGAQRAARAAGAAGAAAAAARPGAAKPGGAAAEGAGPGAARGAQRAARAAGAAGAAAAAARPGAAKPGGAAAEGAGPGAARGAQRAARAAGAAGAAAAAARPGAAKPGGAAAEGAGPGAARGAQRAARAAGAAGAAAAAARPGAAKPGGAAAEGAGPGAARGAQRAARAAGAAGAAAAAARPGAAKPGGAAAEGAGPGAARGAQRAARAAGAAGAAAAAARPGAAKPGGAAAEGAGP
HUMAN20776	HUMAN20776_255to300	1.67686	0.679462856792	GMEQRRTTASTTAATPAAVPAGTTAAAAAAAAAAAAAAVTSGVATKGMEQRRTTASTTAATPAAVPAGTTAAAAAAAAAAAAAAVTSGVATKGMEQRRTTASTTAATPAAVPAGTTAAAAAAAAAAAAAAVTSGVATKGMEQRRTTASTTAATPAAVPAGTTAAAAAAAAAAAAAAVTSGVATKGMEQRRTTASTTAATPAAVPAGTTAAAAAAAAAAAAAAVTSGVATKGMEQRRTTASTTAATPAAVPAGTTAA
HUMAN22345	HUMAN22345_486to515	2.46792	1.0	PASAAAAAAAAAAAAAAVIPTVSTPPPFQGPASAAAAAAAAAAAAAAVIPTVSTPPPFQGPASAAAAAAAAAAAAAAVIPTVSTPPPFQGPASAAAAAAAAAAAAAAVIPTVSTPPPFQGPASAAAAAAAAAAAAAAVIPTVSTPPPFQGPASAAAAAAAAAAAAAAVIPTVSTPPPFQGPASAAAAAAAAAAAAAAVIPTVSTPPPFQGPASAAAAAAAAAAAAAAVIPTVSTPPPFQGPASAAAAAAAAAAAAA
HUMAN24554	HUMAN24554_203to236	2.3155	0.938241399118	AAAPGTAAAAAAAAAAAAAFGQYQPQQLQTDRMQAAAPGTAAAAAAAAAAAAAFGQYQPQQLQTDRMQAAAPGTAAAAAAAAAAAAAFGQYQPQQLQTDRMQAAAPGTAAAAAAAAAAAAAFGQYQPQQLQTDRMQAAAPGTAAAAAAAAAAAAAFGQYQPQQLQTDRMQAAAPGTAAAAAAAAAAAAAFGQYQPQQLQTDRMQAAAPGTAAAAAAAAAAAAAFGQYQPQQLQTDRMQAAAPGTAAAAAAAAAAAA
HUMAN26106	HUMAN26106_25to225	1.83993	0.745538539181	GLVADELNKNMEGAAAAAAAAAAAAAAGAGGGGFPHPAAAAAGGNFSVAAAAAAAAAAAANQCRNLMAHPAPLAPGAASAYSSAPGEAPPSAAAAAAAAAAAAAAAAAASSSGGPGPAGPAGAEAAKQCSPCSAAAQSSSGPAALPYGYFGSGYYPCARMGPHPNAIKSCAQPASAAAAAAFADKYMDTAGPAAEEFSSRAGLVADELNKNMEGAAAAAAAAAAAAAAGAGGGGFPHPAAAAAGGNFSVAAAAAAA
HUMAN27044	HUMAN27044_1to35	1.62884	0.660005124041	AGAAAAVAAGAAAGAAAAAVSVAAPGRASAPPPPAGAAAAVAAGAAAGAAAAAVSVAAPGRASAPPPPAGAAAAVAAGAAAGAAAAAVSVAAPGRASAPPPPAGAAAAVAAGAAAGAAAAAVSVAAPGRASAPPPPAGAAAAVAAGAAAGAAAAAVSVAAPGRASAPPPPAGAAAAVAAGAAAGAAAAAVSVAAPGRASAPPPPAGAAAAVAAGAAAGAAAAAVSVAAPGRASAPPPPAGAAAAVAAGAAAGAAAA
HUMAN29749	HUMAN29749_1to45	1.58397	0.641821977072	APVQLENHQLVPPGGGGGGSGGPPSAPAPPPPGAAVAAAAAAAAAPVQLENHQLVPPGGGGGGSGGPPSAPAPPPPGAAVAAAAAAAAAPVQLENHQLVPPGGGGGGSGGPPSAPAPPPPGAAVAAAAAAAAAPVQLENHQLVPPGGGGGGSGGPPSAPAPPPPGAAVAAAAAAAAAPVQLENHQLVPPGGGGGGSGGPPSAPAPPPPGAAVAAAAAAAAAPVQLENHQLVPPGGGGGGSGGPPSAPAPPPPGAAV
HUMAN29789	HUMAN29789_20to73	1.61473	0.654289220019	PEVAVEGRLPISHSCVGCRRERTAMATVAANPAAAAAAVAAAAAVTEDREPQHEPEVAVEGRLPISHSCVGCRRERTAMATVAANPAAAAAAVAAAAAVTEDREPQHEPEVAVEGRLPISHSCVGCRRERTAMATVAANPAAAAAAVAAAAAVTEDREPQHEPEVAVEGRLPISHSCVGCRRERTAMATVAANPAAAAAAVAAAAAVTEDREPQHEPEVAVEGRLPISHSCVGCRRERTAMATVAANPAAAAAAVA
HUMAN30182	HUMAN30182_241to384	2.29663	0.930595236922	LPRPPVLPVPPMPPRPPMVPMPPRPPIAPMPPMAPVPPGSRMAPVPPGPRMAPVPPWPPMAPVPPWPPMAPVPTGPPMAPVPPGPPMARVPPGPPMARVPPGPPMAPLPPGPPMAPLPPGPPMAPLPPGPPMAPLPPRSHVPHTLPRPPVLPVPPMPPRPPMVPMPPRPPIAPMPPMAPVPPGSRMAPVPPGPRMAPVPPWPPMAPVPPWPPMAPVPTGPPMAPVPPGPPMARVPPGPPMARVPPGPPMAPLPPGP
