## Supplementary File 5 for "Discovering molecular features of intrinsically disordered regions by using evolution for contrastive learning": filter_142_idr_activations.txt

HUMAN01568	HUMAN01568_1to36	2.09313	0.741740820491	PDPAKSAPAPKKGSKKAVTKVQKKDGKKRKRSRKEPDPAKSAPAPKKGSKKAVTKVQKKDGKKRKRSRKEPDPAKSAPAPKKGSKKAVTKVQKKDGKKRKRSRKEPDPAKSAPAPKKGSKKAVTKVQKKDGKKRKRSRKEPDPAKSAPAPKKGSKKAVTKVQKKDGKKRKRSRKEPDPAKSAPAPKKGSKKAVTKVQKKDGKKRKRSRKEPDPAKSAPAPKKGSKKAVTKVQKKDGKKRKRSRKEPDPAKSAPAPK
HUMAN01576	HUMAN01576_1to36	2.28419	0.809445046469	PEPAKSAPAPKKGSKKAVTKAQKKDGKKRKRSRKEPEPAKSAPAPKKGSKKAVTKAQKKDGKKRKRSRKEPEPAKSAPAPKKGSKKAVTKAQKKDGKKRKRSRKEPEPAKSAPAPKKGSKKAVTKAQKKDGKKRKRSRKEPEPAKSAPAPKKGSKKAVTKAQKKDGKKRKRSRKEPEPAKSAPAPKKGSKKAVTKAQKKDGKKRKRSRKEPEPAKSAPAPKKGSKKAVTKAQKKDGKKRKRSRKEPEPAKSAPAPK
HUMAN02616	HUMAN02616_1to36	2.03695	0.721830263006	PDPSKSAPAPKKGSKKAVTKAQKKDGKKRKRGRKEPDPSKSAPAPKKGSKKAVTKAQKKDGKKRKRGRKEPDPSKSAPAPKKGSKKAVTKAQKKDGKKRKRGRKEPDPSKSAPAPKKGSKKAVTKAQKKDGKKRKRGRKEPDPSKSAPAPKKGSKKAVTKAQKKDGKKRKRGRKEPDPSKSAPAPKKGSKKAVTKAQKKDGKKRKRGRKEPDPSKSAPAPKKGSKKAVTKAQKKDGKKRKRGRKEPDPSKSAPAPK
HUMAN19580	HUMAN19580_1to36	2.14769	0.761072887742	PEPAKSAPAPKKGSKKAVTKAQKKDGRKRKRSRKEPEPAKSAPAPKKGSKKAVTKAQKKDGRKRKRSRKEPEPAKSAPAPKKGSKKAVTKAQKKDGRKRKRSRKEPEPAKSAPAPKKGSKKAVTKAQKKDGRKRKRSRKEPEPAKSAPAPKKGSKKAVTKAQKKDGRKRKRSRKEPEPAKSAPAPKKGSKKAVTKAQKKDGRKRKRSRKEPEPAKSAPAPKKGSKKAVTKAQKKDGRKRKRSRKEPEPAKSAPAPK
HUMAN20126	HUMAN20126_85to194	1.9965	0.707497907651	KGVGASGSFRLAKSDEPKKSVAFKKTKKEIKKVATPKKASKPKKAASKAPTKKPKATPVKKAKKKLAATPKKAKKPKTVKAKPVKASKPKKAKPVKPKAKSSAKRAGKKKKGVGASGSFRLAKSDEPKKSVAFKKTKKEIKKVATPKKASKPKKAASKAPTKKPKATPVKKAKKKLAATPKKAKKPKTVKAKPVKASKPKKAKPVKPKAKSSAKRAGKKKKGVGASGSFRLAKSDEPKKSVAFKKTKKEIKKVATP
HUMAN24601	HUMAN24601_1to40	1.82825	0.647874253273	SETVPPAPAASAAPEKPLAGKKAKKPAKAAAASKKKPAGSETVPPAPAASAAPEKPLAGKKAKKPAKAAAASKKKPAGSETVPPAPAASAAPEKPLAGKKAKKPAKAAAASKKKPAGSETVPPAPAASAAPEKPLAGKKAKKPAKAAAASKKKPAGSETVPPAPAASAAPEKPLAGKKAKKPAKAAAASKKKPAGSETVPPAPAASAAPEKPLAGKKAKKPAKAAAASKKKPAGSETVPPAPAASAAPEKPLAGKK
HUMAN24601	HUMAN24601_94to215	1.96987	0.698059949736	GTLVQTKGTGASGSFKLNKKASSVETKPGASKVATKTKATGASKKLKKATGASKKSVKTPKKAKKPAATRKSSKNPKKPKTVKPKKVAKSPAKAKAVKPKAAKARVTKPKTAKPKKAAPKKKGTLVQTKGTGASGSFKLNKKASSVETKPGASKVATKTKATGASKKLKKATGASKKSVKTPKKAKKPAATRKSSKNPKKPKTVKPKKVAKSPAKAKAVKPKAAKARVTKPKTAKPKKAAPKKKGTLVQTKGTGAS
HUMAN24607	HUMAN24607_1to35	2.06937	0.733319128062	PEPSKSAPAPKKGSKKAITKAQKKDGKKRKRSRKPEPSKSAPAPKKGSKKAITKAQKKDGKKRKRSRKPEPSKSAPAPKKGSKKAITKAQKKDGKKRKRSRKPEPSKSAPAPKKGSKKAITKAQKKDGKKRKRSRKPEPSKSAPAPKKGSKKAITKAQKKDGKKRKRSRKPEPSKSAPAPKKGSKKAITKAQKKDGKKRKRSRKPEPSKSAPAPKKGSKKAITKAQKKDGKKRKRSRKPEPSKSAPAPKKGSKKAI
HUMAN24609	HUMAN24609_91to213	2.27964	0.807835040641	GTLVQTKGTGASGSFKLNKKAASGEAKPKVKKAGGTKPKKPVGAAKKPKKAAGGATPKKSAKKTPKKAKKPAAATVTKKVAKSPKKAKVAKPKKAAKSAAKAVKPKAAKPKVVKPKKAAPKKKGTLVQTKGTGASGSFKLNKKAASGEAKPKVKKAGGTKPKKPVGAAKKPKKAAGGATPKKSAKKTPKKAKKPAAATVTKKVAKSPKKAKVAKPKKAAKSAAKAVKPKAAKPKVVKPKKAAPKKKGTLVQTKGTG
HUMAN24613	HUMAN24613_1to35	2.16166	0.766024483647	PEPAKSAPAPKKGSKKAVTKAQKKDGKKRKRSRKPEPAKSAPAPKKGSKKAVTKAQKKDGKKRKRSRKPEPAKSAPAPKKGSKKAVTKAQKKDGKKRKRSRKPEPAKSAPAPKKGSKKAVTKAQKKDGKKRKRSRKPEPAKSAPAPKKGSKKAVTKAQKKDGKKRKRSRKPEPAKSAPAPKKGSKKAVTKAQKKDGKKRKRSRKPEPAKSAPAPKKGSKKAVTKAQKKDGKKRKRSRKPEPAKSAPAPKKGSKKAV
HUMAN24615	HUMAN24615_91to219	2.69246	0.954125141454	GTLVQTKGTGASGSFKLNKKAASGEAKPKAKKAGAAKAKKPAGAAKKPKKATGAATPKKSAKKTPKKAKKPAAAAGAKKAKSPKKAKAAKPKKAPKSPAKAKAVKPKAAKPKTAKPKAAKPKKAAAKKKGTLVQTKGTGASGSFKLNKKAASGEAKPKAKKAGAAKAKKPAGAAKKPKKATGAATPKKSAKKTPKKAKKPAAAAGAKKAKSPKKAKAAKPKKAPKSPAKAKAVKPKAAKPKTAKPKAAKPKKAAAK
HUMAN24616	HUMAN24616_1to36	2.15383	0.763250400347	PEPTKSAPAPKKGSKKAVTKAQKKDGKKRKRSRKEPEPTKSAPAPKKGSKKAVTKAQKKDGKKRKRSRKEPEPTKSAPAPKKGSKKAVTKAQKKDGKKRKRSRKEPEPTKSAPAPKKGSKKAVTKAQKKDGKKRKRSRKEPEPTKSAPAPKKGSKKAVTKAQKKDGKKRKRSRKEPEPTKSAPAPKKGSKKAVTKAQKKDGKKRKRSRKEPEPTKSAPAPKKGSKKAVTKAQKKDGKKRKRSRKEPEPTKSAPAPK
HUMAN24626	HUMAN24626_92to221	2.23886	0.793382754384	GTLVQTKGTGASGSFKLNKKAASGEGKPKAKKAGAAKPRKPAGAAKKPKKVAGAATPKKSIKKTPKKVKKPATAAGTKKVAKSAKKVKTPQPKKAAKSPAKAKAPKPKAAKPKSGKPKVTKAKKAAPKKKGTLVQTKGTGASGSFKLNKKAASGEGKPKAKKAGAAKPRKPAGAAKKPKKVAGAATPKKSIKKTPKKVKKPATAAGTKKVAKSAKKVKTPQPKKAAKSPAKAKAPKPKAAKPKSGKPKVTKAKKAA
HUMAN24630	HUMAN24630_1to36	2.15069	0.762136508825	PDPAKSAPAPKKGSKKAVTKAQKKDGKKRKRSRKEPDPAKSAPAPKKGSKKAVTKAQKKDGKKRKRSRKEPDPAKSAPAPKKGSKKAVTKAQKKDGKKRKRSRKEPDPAKSAPAPKKGSKKAVTKAQKKDGKKRKRSRKEPDPAKSAPAPKKGSKKAVTKAQKKDGKKRKRSRKEPDPAKSAPAPKKGSKKAVTKAQKKDGKKRKRSRKEPDPAKSAPAPKKGSKKAVTKAQKKDGKKRKRSRKEPDPAKSAPAPK
HUMAN24645	HUMAN24645_1to36	2.28419	0.809445046469	PEPAKSAPAPKKGSKKAVTKAQKKDGKKRKRSRKEPEPAKSAPAPKKGSKKAVTKAQKKDGKKRKRSRKEPEPAKSAPAPKKGSKKAVTKAQKKDGKKRKRSRKEPEPAKSAPAPKKGSKKAVTKAQKKDGKKRKRSRKEPEPAKSAPAPKKGSKKAVTKAQKKDGKKRKRSRKEPEPAKSAPAPKKGSKKAVTKAQKKDGKKRKRSRKEPEPAKSAPAPKKGSKKAVTKAQKKDGKKRKRSRKEPEPAKSAPAPK
HUMAN24649	HUMAN24649_1to36	2.28419	0.809445046469	PEPAKSAPAPKKGSKKAVTKAQKKDGKKRKRSRKEPEPAKSAPAPKKGSKKAVTKAQKKDGKKRKRSRKEPEPAKSAPAPKKGSKKAVTKAQKKDGKKRKRSRKEPEPAKSAPAPKKGSKKAVTKAQKKDGKKRKRSRKEPEPAKSAPAPKKGSKKAVTKAQKKDGKKRKRSRKEPEPAKSAPAPKKGSKKAVTKAQKKDGKKRKRSRKEPEPAKSAPAPKKGSKKAVTKAQKKDGKKRKRSRKEPEPAKSAPAPK
HUMAN24656	HUMAN24656_1to35	2.06238	0.730844301723	PELAKSAPAPKKGSKKAVTKAQKKDGKKRKRSRKPELAKSAPAPKKGSKKAVTKAQKKDGKKRKRSRKPELAKSAPAPKKGSKKAVTKAQKKDGKKRKRSRKPELAKSAPAPKKGSKKAVTKAQKKDGKKRKRSRKPELAKSAPAPKKGSKKAVTKAQKKDGKKRKRSRKPELAKSAPAPKKGSKKAVTKAQKKDGKKRKRSRKPELAKSAPAPKKGSKKAVTKAQKKDGKKRKRSRKPELAKSAPAPKKGSKKAV
HUMAN24660	HUMAN24660_1to36	2.04077	0.723186973417	PEPVKSAPVPKKGSKKAINKAQKKDGKKRKRSRKEPEPVKSAPVPKKGSKKAINKAQKKDGKKRKRSRKEPEPVKSAPVPKKGSKKAINKAQKKDGKKRKRSRKEPEPVKSAPVPKKGSKKAINKAQKKDGKKRKRSRKEPEPVKSAPVPKKGSKKAINKAQKKDGKKRKRSRKEPEPVKSAPVPKKGSKKAINKAQKKDGKKRKRSRKEPEPVKSAPVPKKGSKKAINKAQKKDGKKRKRSRKEPEPVKSAPVPK
HUMAN24666	HUMAN24666_94to226	2.82192	1.0	GTLVQTKGTGASGSFKLNKKAASGEAKPKAKKAGAAKAKKPAGATPKKAKKAAGAKKAVKKTPKKAKKPAAAGVKKVAKSPKKAKAAAKPKKATKSPAKPKAVKPKAAKPKAAKPKAAKPKAAKAKKAAAKKKGTLVQTKGTGASGSFKLNKKAASGEAKPKAKKAGAAKAKKPAGATPKKAKKAAGAKKAVKKTPKKAKKPAAAGVKKVAKSPKKAKAAAKPKKATKSPAKPKAVKPKAAKPKAAKPKAAKPKAA
HUMAN24671	HUMAN24671_1to35	2.09119	0.7410509749	PDPAKSAPAPKKGSKKAVTKAQKKDGKKRKRSRKPDPAKSAPAPKKGSKKAVTKAQKKDGKKRKRSRKPDPAKSAPAPKKGSKKAVTKAQKKDGKKRKRSRKPDPAKSAPAPKKGSKKAVTKAQKKDGKKRKRSRKPDPAKSAPAPKKGSKKAVTKAQKKDGKKRKRSRKPDPAKSAPAPKKGSKKAVTKAQKKDGKKRKRSRKPDPAKSAPAPKKGSKKAVTKAQKKDGKKRKRSRKPDPAKSAPAPKKGSKKAV
