## Supplementary File 5 for "Discovering molecular features of intrinsically disordered regions by using evolution for contrastive learning": filter_143_idr_activations.txt

HUMAN07818	HUMAN07818_6740to6795	1.41343	0.729321641457	NTCESVDLRTQRNATGSAVSCETQISEDFVDIQTDIESPADLDECSCLEVSESEENTCESVDLRTQRNATGSAVSCETQISEDFVDIQTDIESPADLDECSCLEVSESEENTCESVDLRTQRNATGSAVSCETQISEDFVDIQTDIESPADLDECSCLEVSESEENTCESVDLRTQRNATGSAVSCETQISEDFVDIQTDIESPADLDECSCLEVSESEENTCESVDLRTQRNATGSAVSCETQISEDFVDIQTDI
HUMAN08932	HUMAN08932_348to402	1.43004	0.737890452817	RDKEVSDDEAEEKEDKEEEKEKEEKESEDKPEIEDVGSDEEEEKKDGDKKKKKKRDKEVSDDEAEEKEDKEEEKEKEEKESEDKPEIEDVGSDEEEEKKDGDKKKKKKRDKEVSDDEAEEKEDKEEEKEKEEKESEDKPEIEDVGSDEEEEKKDGDKKKKKKRDKEVSDDEAEEKEDKEEEKEKEEKESEDKPEIEDVGSDEEEEKKDGDKKKKKKRDKEVSDDEAEEKEDKEEEKEKEEKESEDKPEIEDVGSDE
HUMAN18808	HUMAN18808_396to427	1.3599	0.701696612962	EESNPKDPAAVTESKEGTEASASKGLEKKEKEESNPKDPAAVTESKEGTEASASKGLEKKEKEESNPKDPAAVTESKEGTEASASKGLEKKEKEESNPKDPAAVTESKEGTEASASKGLEKKEKEESNPKDPAAVTESKEGTEASASKGLEKKEKEESNPKDPAAVTESKEGTEASASKGLEKKEKEESNPKDPAAVTESKEGTEASASKGLEKKEKEESNPKDPAAVTESKEGTEASASKGLEKKEKEESNPKDP
HUMAN22289	HUMAN22289_751to810	1.39412	0.719356834449	DEWELDESSDEEEEASNKPVKIKEEVLSESEAENQQAGAAALAPEIVIKVEKLDPELDSDEWELDESSDEEEEASNKPVKIKEEVLSESEAENQQAGAAALAPEIVIKVEKLDPELDSDEWELDESSDEEEEASNKPVKIKEEVLSESEAENQQAGAAALAPEIVIKVEKLDPELDSDEWELDESSDEEEEASNKPVKIKEEVLSESEAENQQAGAAALAPEIVIKVEKLDPELDSDEWELDESSDEEEEASNKPV
HUMAN00323	HUMAN00323_560to596	1.37578	0.70989340486	SDSNDERESSPPEKEEAQEKTGKTEPSFTKENSSKIPSDSNDERESSPPEKEEAQEKTGKTEPSFTKENSSKIPSDSNDERESSPPEKEEAQEKTGKTEPSFTKENSSKIPSDSNDERESSPPEKEEAQEKTGKTEPSFTKENSSKIPSDSNDERESSPPEKEEAQEKTGKTEPSFTKENSSKIPSDSNDERESSPPEKEEAQEKTGKTEPSFTKENSSKIPSDSNDERESSPPEKEEAQEKTGKTEPSFTKENSS
HUMAN00475	HUMAN00475_322to360	1.39452	0.719563019838	RGLGSEAKEEAPRSSVTETEADGKITPWPDSRDLDLSDCRGLGSEAKEEAPRSSVTETEADGKITPWPDSRDLDLSDCRGLGSEAKEEAPRSSVTETEADGKITPWPDSRDLDLSDCRGLGSEAKEEAPRSSVTETEADGKITPWPDSRDLDLSDCRGLGSEAKEEAPRSSVTETEADGKITPWPDSRDLDLSDCRGLGSEAKEEAPRSSVTETEADGKITPWPDSRDLDLSDCRGLGSEAKEEAPRSSVTETEAD
HUMAN00558	HUMAN00558_1to46	1.40455	0.724738875923	MPSESGAERRDRAAAQVGTAAATAVATAAPAGGGPDPEALSAFPGMPSESGAERRDRAAAQVGTAAATAVATAAPAGGGPDPEALSAFPGMPSESGAERRDRAAAQVGTAAATAVATAAPAGGGPDPEALSAFPGMPSESGAERRDRAAAQVGTAAATAVATAAPAGGGPDPEALSAFPGMPSESGAERRDRAAAQVGTAAATAVATAAPAGGGPDPEALSAFPGMPSESGAERRDRAAAQVGTAAATAVATAAPA
HUMAN00607	HUMAN00607_56to87	1.38187	0.713036009737	EAGSENNTAVVAVETHTIHKIEEGIDTGTIEAEAGSENNTAVVAVETHTIHKIEEGIDTGTIEAEAGSENNTAVVAVETHTIHKIEEGIDTGTIEAEAGSENNTAVVAVETHTIHKIEEGIDTGTIEAEAGSENNTAVVAVETHTIHKIEEGIDTGTIEAEAGSENNTAVVAVETHTIHKIEEGIDTGTIEAEAGSENNTAVVAVETHTIHKIEEGIDTGTIEAEAGSENNTAVVAVETHTIHKIEEGIDTGTIEA
HUMAN01119	HUMAN01119_430to465	1.73999	0.897822898807	KEPEPEEPEDVLESAKHEEVEEESKKEEEEEIHAEEKEPEPEEPEDVLESAKHEEVEEESKKEEEEEIHAEEKEPEPEEPEDVLESAKHEEVEEESKKEEEEEIHAEEKEPEPEEPEDVLESAKHEEVEEESKKEEEEEIHAEEKEPEPEEPEDVLESAKHEEVEEESKKEEEEEIHAEEKEPEPEEPEDVLESAKHEEVEEESKKEEEEEIHAEEKEPEPEEPEDVLESAKHEEVEEESKKEEEEEIHAEEKEPE
HUMAN02143	HUMAN02143_1to34	1.43919	0.742611433915	ESEGPPESESSEFFSQQEEENEEEEAQEPEETGESEGPPESESSEFFSQQEEENEEEEAQEPEETGESEGPPESESSEFFSQQEEENEEEEAQEPEETGESEGPPESESSEFFSQQEEENEEEEAQEPEETGESEGPPESESSEFFSQQEEENEEEEAQEPEETGESEGPPESESSEFFSQQEEENEEEEAQEPEETGESEGPPESESSEFFSQQEEENEEEEAQEPEETGESEGPPESESSEFFSQQEEENEEEE
HUMAN02393	HUMAN02393_342to398	1.69541	0.874820249029	NVEYEERESEFDIEDEDKSEPEQTGADAAEDEEVDVTSVDPIAAFCSSDEELEDSKANVEYEERESEFDIEDEDKSEPEQTGADAAEDEEVDVTSVDPIAAFCSSDEELEDSKANVEYEERESEFDIEDEDKSEPEQTGADAAEDEEVDVTSVDPIAAFCSSDEELEDSKANVEYEERESEFDIEDEDKSEPEQTGADAAEDEEVDVTSVDPIAAFCSSDEELEDSKANVEYEERESEFDIEDEDKSEPEQTGADA
HUMAN02581	HUMAN02581_1to31	1.58373	0.81719106361	EPSHKDAETAAAAAAVAAADPRGASSSSGVEPSHKDAETAAAAAAVAAADPRGASSSSGVEPSHKDAETAAAAAAVAAADPRGASSSSGVEPSHKDAETAAAAAAVAAADPRGASSSSGVEPSHKDAETAAAAAAVAAADPRGASSSSGVEPSHKDAETAAAAAAVAAADPRGASSSSGVEPSHKDAETAAAAAAVAAADPRGASSSSGVEPSHKDAETAAAAAAVAAADPRGASSSSGVEPSHKDAETAAAAAAV
HUMAN02671	HUMAN02671_268to303	1.48248	0.764951239493	ELKEDSSSSEAEEEEEEEDDEKEKEDNSSEEEEEIEELKEDSSSSEAEEEEEEEDDEKEKEDNSSEEEEEIEELKEDSSSSEAEEEEEEEDDEKEKEDNSSEEEEEIEELKEDSSSSEAEEEEEEEDDEKEKEDNSSEEEEEIEELKEDSSSSEAEEEEEEEDDEKEKEDNSSEEEEEIEELKEDSSSSEAEEEEEEEDDEKEKEDNSSEEEEEIEELKEDSSSSEAEEEEEEEDDEKEKEDNSSEEEEEIEELKE
HUMAN03484	HUMAN03484_143to174	1.51989	0.784251163822	EDSGCDSVTDTEPEDEKVVSYSKQQNLPTVTSEDSGCDSVTDTEPEDEKVVSYSKQQNLPTVTSEDSGCDSVTDTEPEDEKVVSYSKQQNLPTVTSEDSGCDSVTDTEPEDEKVVSYSKQQNLPTVTSEDSGCDSVTDTEPEDEKVVSYSKQQNLPTVTSEDSGCDSVTDTEPEDEKVVSYSKQQNLPTVTSEDSGCDSVTDTEPEDEKVVSYSKQQNLPTVTSEDSGCDSVTDTEPEDEKVVSYSKQQNLPTVTS
HUMAN03514	HUMAN03514_615to661	1.60449	0.827904338345	PRPTTPTAAAATAAAAAAAGAATAAPVLVDGDLNLGSVVKESCEPSCPRPTTPTAAAATAAAAAAAGAATAAPVLVDGDLNLGSVVKESCEPSCPRPTTPTAAAATAAAAAAAGAATAAPVLVDGDLNLGSVVKESCEPSCPRPTTPTAAAATAAAAAAAGAATAAPVLVDGDLNLGSVVKESCEPSCPRPTTPTAAAATAAAAAAAGAATAAPVLVDGDLNLGSVVKESCEPSCPRPTTPTAAAATAAAAAAAGA
HUMAN03536	HUMAN03536_1to34	1.49711	0.772498596623	AAAAEGVLATRSDEPARDDAAVETAEEAKEPAEAAAAEGVLATRSDEPARDDAAVETAEEAKEPAEAAAAEGVLATRSDEPARDDAAVETAEEAKEPAEAAAAEGVLATRSDEPARDDAAVETAEEAKEPAEAAAAEGVLATRSDEPARDDAAVETAEEAKEPAEAAAAEGVLATRSDEPARDDAAVETAEEAKEPAEAAAAEGVLATRSDEPARDDAAVETAEEAKEPAEAAAAEGVLATRSDEPARDDAAVETA
HUMAN03879	HUMAN03879_1to190	1.49752	0.77271050255	EDSDSAAKQLGLAEAAAVAAAAAVAAAAAAAAGGEAEEPVLSRDEDSEEDADSEAERETPRVTAVAVMAAEPGHMDMGAEALPGPDEAAAAAAFAEVTTVTVANVGAAADNVFTTSVANAASISGHVLSGRTALQIGDSLNTEKATLIVVHTDGSIVETTGLKGPAAPLTPGPQSPPTPLAPGQEKGGTEDSDSAAKQLGLAEAAAVAAAAAVAAAAAAAAGGEAEEPVLSRDEDSEEDADSEAERETPRVTAVAV
HUMAN03895	HUMAN03895_59to115	1.39654	0.720603173459	IGKLASVPAGGAVAVSAAPGSAAPAAGSAPAAAEEKKDEKKEESEESDDDMGFGLFDIGKLASVPAGGAVAVSAAPGSAAPAAGSAPAAAEEKKDEKKEESEESDDDMGFGLFDIGKLASVPAGGAVAVSAAPGSAAPAAGSAPAAAEEKKDEKKEESEESDDDMGFGLFDIGKLASVPAGGAVAVSAAPGSAAPAAGSAPAAAEEKKDEKKEESEESDDDMGFGLFDIGKLASVPAGGAVAVSAAPGSAAPAAGS
HUMAN03964	HUMAN03964_118to155	1.55076	0.800180830492	DAESEWHSENEEEEKLAGDMKSKVVVTEKAAATAEEPDDAESEWHSENEEEEKLAGDMKSKVVVTEKAAATAEEPDDAESEWHSENEEEEKLAGDMKSKVVVTEKAAATAEEPDDAESEWHSENEEEEKLAGDMKSKVVVTEKAAATAEEPDDAESEWHSENEEEEKLAGDMKSKVVVTEKAAATAEEPDDAESEWHSENEEEEKLAGDMKSKVVVTEKAAATAEEPDDAESEWHSENEEEEKLAGDMKSKVVVTE
HUMAN04355	HUMAN04355_52to175	1.93801	1.0	FLSHHLAEYVHGSQAWTPPADGEGAGKEEAEVKVEQEREIESEAGEESESEEESESEEESETEEESEDESDEESEEDSEEEMEDEQESEAEEDNQEEGESEAEGETEAESEFDPEIEMEAERVAFLSHHLAEYVHGSQAWTPPADGEGAGKEEAEVKVEQEREIESEAGEESESEEESESEEESETEEESEDESDEESEEDSEEEMEDEQESEAEEDNQEEGESEAEGETEAESEFDPEIEMEAERVAFLSHHLAE
HUMAN05255	HUMAN05255_77to107	1.41683	0.731072125888	REEWQAKVAGSEENGTAETEEVEDESASGELREEWQAKVAGSEENGTAETEEVEDESASGELREEWQAKVAGSEENGTAETEEVEDESASGELREEWQAKVAGSEENGTAETEEVEDESASGELREEWQAKVAGSEENGTAETEEVEDESASGELREEWQAKVAGSEENGTAETEEVEDESASGELREEWQAKVAGSEENGTAETEEVEDESASGELREEWQAKVAGSEENGTAETEEVEDESASGELREEWQAKV
HUMAN05796	HUMAN05796_422to459	1.51332	0.780862206772	ENKAKAEASSGDHPTDTEMKEEQKSNTAGSQSQVETEAENKAKAEASSGDHPTDTEMKEEQKSNTAGSQSQVETEAENKAKAEASSGDHPTDTEMKEEQKSNTAGSQSQVETEAENKAKAEASSGDHPTDTEMKEEQKSNTAGSQSQVETEAENKAKAEASSGDHPTDTEMKEEQKSNTAGSQSQVETEAENKAKAEASSGDHPTDTEMKEEQKSNTAGSQSQVETEAENKAKAEASSGDHPTDTEMKEEQKSNTA
HUMAN05890	HUMAN05890_1to41	1.49925	0.773600138375	SDEDDLEDSEPDQDDSEKEEDEKETEEGEDYRKEGEEFPESDEDDLEDSEPDQDDSEKEEDEKETEEGEDYRKEGEEFPESDEDDLEDSEPDQDDSEKEEDEKETEEGEDYRKEGEEFPESDEDDLEDSEPDQDDSEKEEDEKETEEGEDYRKEGEEFPESDEDDLEDSEPDQDDSEKEEDEKETEEGEDYRKEGEEFPESDEDDLEDSEPDQDDSEKEEDEKETEEGEDYRKEGEEFPESDEDDLEDSEPDQDDS
HUMAN06507	HUMAN06507_581to617	1.43514	0.740521900001	PISPHLSGPAEDSSSDSEAEDEKSVLMAAVQSGGEEAPISPHLSGPAEDSSSDSEAEDEKSVLMAAVQSGGEEAPISPHLSGPAEDSSSDSEAEDEKSVLMAAVQSGGEEAPISPHLSGPAEDSSSDSEAEDEKSVLMAAVQSGGEEAPISPHLSGPAEDSSSDSEAEDEKSVLMAAVQSGGEEAPISPHLSGPAEDSSSDSEAEDEKSVLMAAVQSGGEEAPISPHLSGPAEDSSSDSEAEDEKSVLMAAVQSGG
HUMAN06839	HUMAN06839_131to163	1.78427	0.920669925364	ECEWKPDEEDEISEELKEKAKIEDEKKDEEKEDECEWKPDEEDEISEELKEKAKIEDEKKDEEKEDECEWKPDEEDEISEELKEKAKIEDEKKDEEKEDECEWKPDEEDEISEELKEKAKIEDEKKDEEKEDECEWKPDEEDEISEELKEKAKIEDEKKDEEKEDECEWKPDEEDEISEELKEKAKIEDEKKDEEKEDECEWKPDEEDEISEELKEKAKIEDEKKDEEKEDECEWKPDEEDEISEELKEKAKIEDE
HUMAN07012	HUMAN07012_163to194	1.40754	0.726278438606	PDLLERPDAPVPDGESEKTVEESSDSESSFSDPDLLERPDAPVPDGESEKTVEESSDSESSFSDPDLLERPDAPVPDGESEKTVEESSDSESSFSDPDLLERPDAPVPDGESEKTVEESSDSESSFSDPDLLERPDAPVPDGESEKTVEESSDSESSFSDPDLLERPDAPVPDGESEKTVEESSDSESSFSDPDLLERPDAPVPDGESEKTVEESSDSESSFSDPDLLERPDAPVPDGESEKTVEESSDSESSFSD
HUMAN07030	HUMAN07030_288to325	1.77965	0.918288828578	TVEEPMEEEEAAKEEKEESDDEAAVEEEEEEKKPKTKKTVEEPMEEEEAAKEEKEESDDEAAVEEEEEEKKPKTKKTVEEPMEEEEAAKEEKEESDDEAAVEEEEEEKKPKTKKTVEEPMEEEEAAKEEKEESDDEAAVEEEEEEKKPKTKKTVEEPMEEEEAAKEEKEESDDEAAVEEEEEEKKPKTKKTVEEPMEEEEAAKEEKEESDDEAAVEEEEEEKKPKTKKTVEEPMEEEEAAKEEKEESDDEAAVEEE
HUMAN07254	HUMAN07254_277to314	1.73663	0.896090560166	AAAPVAAATTAAPAAAAAPAKVEAKEESEESDEDMGFGAAAPVAAATTAAPAAAAAPAKVEAKEESEESDEDMGFGAAAPVAAATTAAPAAAAAPAKVEAKEESEESDEDMGFGAAAPVAAATTAAPAAAAAPAKVEAKEESEESDEDMGFGAAAPVAAATTAAPAAAAAPAKVEAKEESEESDEDMGFGAAAPVAAATTAAPAAAAAPAKVEAKEESEESDEDMGFGAAAPVAAATTAAPAAAAAPAKVEAKEES
HUMAN07291	HUMAN07291_167to204	1.37085	0.707347027603	KKTVEDADMELTSRDEGERKMEKEELDVSVREEEVSCSKKTVEDADMELTSRDEGERKMEKEELDVSVREEEVSCSKKTVEDADMELTSRDEGERKMEKEELDVSVREEEVSCSKKTVEDADMELTSRDEGERKMEKEELDVSVREEEVSCSKKTVEDADMELTSRDEGERKMEKEELDVSVREEEVSCSKKTVEDADMELTSRDEGERKMEKEELDVSVREEEVSCSKKTVEDADMELTSRDEGERKMEKEELDV
HUMAN09179	HUMAN09179_2509to2547	1.42457	0.735068444077	QVTELSDADTVSDEYSDEEVVEDVDDAAYSMSTGAVVTEQVTELSDADTVSDEYSDEEVVEDVDDAAYSMSTGAVVTEQVTELSDADTVSDEYSDEEVVEDVDDAAYSMSTGAVVTEQVTELSDADTVSDEYSDEEVVEDVDDAAYSMSTGAVVTEQVTELSDADTVSDEYSDEEVVEDVDDAAYSMSTGAVVTEQVTELSDADTVSDEYSDEEVVEDVDDAAYSMSTGAVVTEQVTELSDADTVSDEYSDEEVVE
HUMAN12145	HUMAN12145_1to80	1.51853	0.783549506084	AAASGYTDLREKLKSMTSRDNYKAGSREAAAAAAAAVAAAAAAAAAAEPYPVSGAKRKYQEDSDPERSDYEEQQLQKEEAAASGYTDLREKLKSMTSRDNYKAGSREAAAAAAAAVAAAAAAAAAAEPYPVSGAKRKYQEDSDPERSDYEEQQLQKEEAAASGYTDLREKLKSMTSRDNYKAGSREAAAAAAAAVAAAAAAAAAAEPYPVSGAKRKYQEDSDPERSDYEEQQLQKEEAAASGYTDLREKLKSMTSR
HUMAN12148	HUMAN12148_947to977	1.6435	0.848035647436	EEEEKKEDKEEKAEGKEGEEATAEAEEKQPEEEEEKKEDKEEKAEGKEGEEATAEAEEKQPEEEEEKKEDKEEKAEGKEGEEATAEAEEKQPEEEEEKKEDKEEKAEGKEGEEATAEAEEKQPEEEEEKKEDKEEKAEGKEGEEATAEAEEKQPEEEEEKKEDKEEKAEGKEGEEATAEAEEKQPEEEEEKKEDKEEKAEGKEGEEATAEAEEKQPEEEEEKKEDKEEKAEGKEGEEATAEAEEKQPEEEEEKKED
HUMAN12570	HUMAN12570_1091to1121	1.70923	0.881951175644	KEAQQKVPDEEENEESDNEKETEKSDSVTDSKEAQQKVPDEEENEESDNEKETEKSDSVTDSKEAQQKVPDEEENEESDNEKETEKSDSVTDSKEAQQKVPDEEENEESDNEKETEKSDSVTDSKEAQQKVPDEEENEESDNEKETEKSDSVTDSKEAQQKVPDEEENEESDNEKETEKSDSVTDSKEAQQKVPDEEENEESDNEKETEKSDSVTDSKEAQQKVPDEEENEESDNEKETEKSDSVTDSKEAQQKVP
HUMAN12660	HUMAN12660_1to68	1.58271	0.816666496486	AAAAVAAAAAAAAAASLQVLEMESMETAAAGSAGLAAEVRGSGTVDFGPGPGISAMEASGGDPGPEAAAAAVAAAAAAAAAASLQVLEMESMETAAAGSAGLAAEVRGSGTVDFGPGPGISAMEASGGDPGPEAAAAAVAAAAAAAAAASLQVLEMESMETAAAGSAGLAAEVRGSGTVDFGPGPGISAMEASGGDPGPEAAAAAVAAAAAAAAAASLQVLEMESMETAAAGSAGLAAEVRGSGTVDFGPGPGISA
HUMAN12728	HUMAN12728_1to44	1.76323	0.909811976394	SDEREVAEAATGEDASSPPPKTEAASDPQHPAASEGAAAAAASSDEREVAEAATGEDASSPPPKTEAASDPQHPAASEGAAAAAASSDEREVAEAATGEDASSPPPKTEAASDPQHPAASEGAAAAAASSDEREVAEAATGEDASSPPPKTEAASDPQHPAASEGAAAAAASSDEREVAEAATGEDASSPPPKTEAASDPQHPAASEGAAAAAASSDEREVAEAATGEDASSPPPKTEAASDPQHPAASEGAAAAA
HUMAN13499	HUMAN13499_3525to3574	1.61331	0.832459116304	GLEHRAEDGHEEAMETEASTSGEVAEVAEEAMETESSEKVGKETSELGGSGLEHRAEDGHEEAMETEASTSGEVAEVAEEAMETESSEKVGKETSELGGSGLEHRAEDGHEEAMETEASTSGEVAEVAEEAMETESSEKVGKETSELGGSGLEHRAEDGHEEAMETEASTSGEVAEVAEEAMETESSEKVGKETSELGGSGLEHRAEDGHEEAMETEASTSGEVAEVAEEAMETESSEKVGKETSELGGSGLEHRA
HUMAN13807	HUMAN13807_119to167	1.46421	0.755523055795	MTEPGPDVKKKTEEEDVECEDDLILACQPESSLKALDFDISETRTEVEVMTEPGPDVKKKTEEEDVECEDDLILACQPESSLKALDFDISETRTEVEVMTEPGPDVKKKTEEEDVECEDDLILACQPESSLKALDFDISETRTEVEVMTEPGPDVKKKTEEEDVECEDDLILACQPESSLKALDFDISETRTEVEVMTEPGPDVKKKTEEEDVECEDDLILACQPESSLKALDFDISETRTEVEVMTEPGPDVKKK
HUMAN15045	HUMAN15045_1to30	1.47341	0.760271347846	ITETAAEPTVPAVPAAEEATEARGREEPAITETAAEPTVPAVPAAEEATEARGREEPAITETAAEPTVPAVPAAEEATEARGREEPAITETAAEPTVPAVPAAEEATEARGREEPAITETAAEPTVPAVPAAEEATEARGREEPAITETAAEPTVPAVPAAEEATEARGREEPAITETAAEPTVPAVPAAEEATEARGREEPAITETAAEPTVPAVPAAEEATEARGREEPAITETAAEPTVPAVPAAEEATEARG
HUMAN15335	HUMAN15335_1092to1137	1.37133	0.707596516845	RLAEGISEKTEAGSEEDRVRNEYEESQWTGERDTQSSTVSTTEAEPRLAEGISEKTEAGSEEDRVRNEYEESQWTGERDTQSSTVSTTEAEPRLAEGISEKTEAGSEEDRVRNEYEESQWTGERDTQSSTVSTTEAEPRLAEGISEKTEAGSEEDRVRNEYEESQWTGERDTQSSTVSTTEAEPRLAEGISEKTEAGSEEDRVRNEYEESQWTGERDTQSSTVSTTEAEPRLAEGISEKTEAGSEEDRVRNEYEES
HUMAN15505	HUMAN15505_359to531	1.53949	0.794368518493	KELEAQEARKAQLENHEPEEEEEEEMETEEKEAGGSDEEQEKGSSSEKEGSEDEHSGSESEREEGDRDEASDKSGSGEDESSEDEARAARDKEEIFGSDADSEDDADSDDEDRGQAQGGSDNDSDSGSNGGGQRSRSHSRSASPFPSGSEHSAQEDGSEAAASDSSEADSDSDKELEAQEARKAQLENHEPEEEEEEEMETEEKEAGGSDEEQEKGSSSEKEGSEDEHSGSESEREEGDRDEASDKSGSGEDESSE
HUMAN16546	HUMAN16546_1to58	1.59427	0.822631971259	AASAAAASAAAASAASGSPGPGEGSAGGEKRSTAPSAAASASASAAASSPAGGGAEAAASAAAASAAAASAASGSPGPGEGSAGGEKRSTAPSAAASASASAAASSPAGGGAEAAASAAAASAAAASAASGSPGPGEGSAGGEKRSTAPSAAASASASAAASSPAGGGAEAAASAAAASAAAASAASGSPGPGEGSAGGEKRSTAPSAAASASASAAASSPAGGGAEAAASAAAASAAAASAASGSPGPGEGSAGG
HUMAN16675	HUMAN16675_241to279	1.36126	0.702402453459	PNSKDMTPYALPVIGEVRSMDKEATDSETNSEVSVSSSYPNSKDMTPYALPVIGEVRSMDKEATDSETNSEVSVSSSYPNSKDMTPYALPVIGEVRSMDKEATDSETNSEVSVSSSYPNSKDMTPYALPVIGEVRSMDKEATDSETNSEVSVSSSYPNSKDMTPYALPVIGEVRSMDKEATDSETNSEVSVSSSYPNSKDMTPYALPVIGEVRSMDKEATDSETNSEVSVSSSYPNSKDMTPYALPVIGEVRSMDK
HUMAN16797	HUMAN16797_584to677	1.47893	0.763119314293	KTKGATSPGQKAKLVYEEESSEEESDDEIADKDSEDNWDEDEEESESEKDEDVEEEDEDAEGKDEENGEDRDTASEKELNGDSDLDPENESEEEKTKGATSPGQKAKLVYEEESSEEESDDEIADKDSEDNWDEDEEESESEKDEDVEEEDEDAEGKDEENGEDRDTASEKELNGDSDLDPENESEEEKTKGATSPGQKAKLVYEEESSEEESDDEIADKDSEDNWDEDEEESESEKDEDVEEEDEDAEGKDEENG
HUMAN17851	HUMAN17851_116to156	1.47711	0.762176594341	EKTQNHEQDGENSDEDSSGESKGESDEELSDESSDEGEDGSEKTQNHEQDGENSDEDSSGESKGESDEELSDESSDEGEDGSEKTQNHEQDGENSDEDSSGESKGESDEELSDESSDEGEDGSEKTQNHEQDGENSDEDSSGESKGESDEELSDESSDEGEDGSEKTQNHEQDGENSDEDSSGESKGESDEELSDESSDEGEDGSEKTQNHEQDGENSDEDSSGESKGESDEELSDESSDEGEDGSEKTQNHEQDG
HUMAN18254	HUMAN18254_120to153	1.48693	0.76724665124	STGDLSSISGSEDSDSASEEDLQTLDRERATFEKSTGDLSSISGSEDSDSASEEDLQTLDRERATFEKSTGDLSSISGSEDSDSASEEDLQTLDRERATFEKSTGDLSSISGSEDSDSASEEDLQTLDRERATFEKSTGDLSSISGSEDSDSASEEDLQTLDRERATFEKSTGDLSSISGSEDSDSASEEDLQTLDRERATFEKSTGDLSSISGSEDSDSASEEDLQTLDRERATFEKSTGDLSSISGSEDSDSAS
HUMAN19021	HUMAN19021_383to416	1.39458	0.719593037282	KAEIAASRTSHAKAKAEAAEQAALAANQESNIARKAEIAASRTSHAKAKAEAAEQAALAANQESNIARKAEIAASRTSHAKAKAEAAEQAALAANQESNIARKAEIAASRTSHAKAKAEAAEQAALAANQESNIARKAEIAASRTSHAKAKAEAAEQAALAANQESNIARKAEIAASRTSHAKAKAEAAEQAALAANQESNIARKAEIAASRTSHAKAKAEAAEQAALAANQESNIARKAEIAASRTSHAKAKAEA
HUMAN19258	HUMAN19258_693to722	1.52838	0.788631926725	SESSDGLETCLPSQSSAPDSATDSQLQSSVSESSDGLETCLPSQSSAPDSATDSQLQSSVSESSDGLETCLPSQSSAPDSATDSQLQSSVSESSDGLETCLPSQSSAPDSATDSQLQSSVSESSDGLETCLPSQSSAPDSATDSQLQSSVSESSDGLETCLPSQSSAPDSATDSQLQSSVSESSDGLETCLPSQSSAPDSATDSQLQSSVSESSDGLETCLPSQSSAPDSATDSQLQSSVSESSDGLETCLPSQSS
HUMAN19549	HUMAN19549_323to367	1.46346	0.7551343053	SPQEITSETEDLCEKPDDEVKETAHDLDVKSPPEPRSEVVPARLKSPQEITSETEDLCEKPDDEVKETAHDLDVKSPPEPRSEVVPARLKSPQEITSETEDLCEKPDDEVKETAHDLDVKSPPEPRSEVVPARLKSPQEITSETEDLCEKPDDEVKETAHDLDVKSPPEPRSEVVPARLKSPQEITSETEDLCEKPDDEVKETAHDLDVKSPPEPRSEVVPARLKSPQEITSETEDLCEKPDDEVKETAHDLDVKS
HUMAN20227	HUMAN20227_44to110	1.52797	0.788422973334	PATQKAKSEENTKEEKPDSKKVEEDLKADEPSSEESDLEIDKEGVIEPDTDAPQEMGDENAEITEEMPATQKAKSEENTKEEKPDSKKVEEDLKADEPSSEESDLEIDKEGVIEPDTDAPQEMGDENAEITEEMPATQKAKSEENTKEEKPDSKKVEEDLKADEPSSEESDLEIDKEGVIEPDTDAPQEMGDENAEITEEMPATQKAKSEENTKEEKPDSKKVEEDLKADEPSSEESDLEIDKEGVIEPDTDAPQE
HUMAN20522	HUMAN20522_313to345	1.53523	0.792165927077	NYNYDSDEDEEQMETEDSEFSEQESEDEYSDDDNYNYDSDEDEEQMETEDSEFSEQESEDEYSDDDNYNYDSDEDEEQMETEDSEFSEQESEDEYSDDDNYNYDSDEDEEQMETEDSEFSEQESEDEYSDDDNYNYDSDEDEEQMETEDSEFSEQESEDEYSDDDNYNYDSDEDEEQMETEDSEFSEQESEDEYSDDDNYNYDSDEDEEQMETEDSEFSEQESEDEYSDDDNYNYDSDEDEEQMETEDSEFSEQES
HUMAN20776	HUMAN20776_255to300	1.84187	0.950392730267	GMEQRRTTASTTAATPAAVPAGTTAAAAAAAAAAAAAAVTSGVATKGMEQRRTTASTTAATPAAVPAGTTAAAAAAAAAAAAAAVTSGVATKGMEQRRTTASTTAATPAAVPAGTTAAAAAAAAAAAAAAVTSGVATKGMEQRRTTASTTAATPAAVPAGTTAAAAAAAAAAAAAAVTSGVATKGMEQRRTTASTTAATPAAVPAGTTAAAAAAAAAAAAAAVTSGVATKGMEQRRTTASTTAATPAAVPAGTTAA
HUMAN21015	HUMAN21015_904to941	1.35985	0.701671270366	KERKEKLPKEIEEDKLKREEEKREAEKSEDSSGAAGLSKERKEKLPKEIEEDKLKREEEKREAEKSEDSSGAAGLSKERKEKLPKEIEEDKLKREEEKREAEKSEDSSGAAGLSKERKEKLPKEIEEDKLKREEEKREAEKSEDSSGAAGLSKERKEKLPKEIEEDKLKREEEKREAEKSEDSSGAAGLSKERKEKLPKEIEEDKLKREEEKREAEKSEDSSGAAGLSKERKEKLPKEIEEDKLKREEEKREAEKS
HUMAN21314	HUMAN21314_1494to1538	1.67779	0.865728469835	KRVKKKEVEGDADEDEESEESSEEESSLESDEDESESEDEVFDDSKRVKKKEVEGDADEDEESEESSEEESSLESDEDESESEDEVFDDSKRVKKKEVEGDADEDEESEESSEEESSLESDEDESESEDEVFDDSKRVKKKEVEGDADEDEESEESSEEESSLESDEDESESEDEVFDDSKRVKKKEVEGDADEDEESEESSEEESSLESDEDESESEDEVFDDSKRVKKKEVEGDADEDEESEESSEEESSLESD
HUMAN22345	HUMAN22345_486to515	1.90517	0.983056567995	PASAAAAAAAAAAAAAAVIPTVSTPPPFQGPASAAAAAAAAAAAAAAVIPTVSTPPPFQGPASAAAAAAAAAAAAAAVIPTVSTPPPFQGPASAAAAAAAAAAAAAAVIPTVSTPPPFQGPASAAAAAAAAAAAAAAVIPTVSTPPPFQGPASAAAAAAAAAAAAAAVIPTVSTPPPFQGPASAAAAAAAAAAAAAAVIPTVSTPPPFQGPASAAAAAAAAAAAAAAVIPTVSTPPPFQGPASAAAAAAAAAAAAA
HUMAN22662	HUMAN22662_437to473	1.408	0.726517163396	SDSSCQVLTDSESAEDQTKAAEQKPSSKSRKTELNPESDSSCQVLTDSESAEDQTKAAEQKPSSKSRKTELNPESDSSCQVLTDSESAEDQTKAAEQKPSSKSRKTELNPESDSSCQVLTDSESAEDQTKAAEQKPSSKSRKTELNPESDSSCQVLTDSESAEDQTKAAEQKPSSKSRKTELNPESDSSCQVLTDSESAEDQTKAAEQKPSSKSRKTELNPESDSSCQVLTDSESAEDQTKAAEQKPSSKSRKTEL
HUMAN23092	HUMAN23092_1to34	1.48448	0.765979890527	ENTENSVDSKSIKNLEPKIIHGSESMDSGISLDENTENSVDSKSIKNLEPKIIHGSESMDSGISLDENTENSVDSKSIKNLEPKIIHGSESMDSGISLDENTENSVDSKSIKNLEPKIIHGSESMDSGISLDENTENSVDSKSIKNLEPKIIHGSESMDSGISLDENTENSVDSKSIKNLEPKIIHGSESMDSGISLDENTENSVDSKSIKNLEPKIIHGSESMDSGISLDENTENSVDSKSIKNLEPKIIHGSES
HUMAN23221	HUMAN23221_460to500	1.70838	0.881511616935	KAARPPWEPPKTKLDEDLESSSESECESDEDSTCSSSSDSEKAARPPWEPPKTKLDEDLESSSESECESDEDSTCSSSSDSEKAARPPWEPPKTKLDEDLESSSESECESDEDSTCSSSSDSEKAARPPWEPPKTKLDEDLESSSESECESDEDSTCSSSSDSEKAARPPWEPPKTKLDEDLESSSESECESDEDSTCSSSSDSEKAARPPWEPPKTKLDEDLESSSESECESDEDSTCSSSSDSEKAARPPWEPP
HUMAN24554	HUMAN24554_203to236	1.79664	0.927053922031	AAAPGTAAAAAAAAAAAAAFGQYQPQQLQTDRMQAAAPGTAAAAAAAAAAAAAFGQYQPQQLQTDRMQAAAPGTAAAAAAAAAAAAAFGQYQPQQLQTDRMQAAAPGTAAAAAAAAAAAAAFGQYQPQQLQTDRMQAAAPGTAAAAAAAAAAAAAFGQYQPQQLQTDRMQAAAPGTAAAAAAAAAAAAAFGQYQPQQLQTDRMQAAAPGTAAAAAAAAAAAAAFGQYQPQQLQTDRMQAAAPGTAAAAAAAAAAAA
HUMAN24587	HUMAN24587_160to209	1.4769	0.762072271424	GEPLDNFESLDNQEFDSEEETVEDSLVEDSEIGTCAEGTVSSSTDAKPCIGEPLDNFESLDNQEFDSEEETVEDSLVEDSEIGTCAEGTVSSSTDAKPCIGEPLDNFESLDNQEFDSEEETVEDSLVEDSEIGTCAEGTVSSSTDAKPCIGEPLDNFESLDNQEFDSEEETVEDSLVEDSEIGTCAEGTVSSSTDAKPCIGEPLDNFESLDNQEFDSEEETVEDSLVEDSEIGTCAEGTVSSSTDAKPCIGEPLDN
HUMAN24643	HUMAN24643_1to41	1.56977	0.809989706723	EAEESEKAATEQEPLEGTEQTLDAEEEQEESEEAACGSKKEAEESEKAATEQEPLEGTEQTLDAEEEQEESEEAACGSKKEAEESEKAATEQEPLEGTEQTLDAEEEQEESEEAACGSKKEAEESEKAATEQEPLEGTEQTLDAEEEQEESEEAACGSKKEAEESEKAATEQEPLEGTEQTLDAEEEQEESEEAACGSKKEAEESEKAATEQEPLEGTEQTLDAEEEQEESEEAACGSKKEAEESEKAATEQEPLE
HUMAN25458	HUMAN25458_1039to1079	1.43346	0.739654469702	GPEFEEDSENEQAAKQELEELAIQANVKVEEENTKKQLPEVGPEFEEDSENEQAAKQELEELAIQANVKVEEENTKKQLPEVGPEFEEDSENEQAAKQELEELAIQANVKVEEENTKKQLPEVGPEFEEDSENEQAAKQELEELAIQANVKVEEENTKKQLPEVGPEFEEDSENEQAAKQELEELAIQANVKVEEENTKKQLPEVGPEFEEDSENEQAAKQELEELAIQANVKVEEENTKKQLPEVGPEFEEDSEN
HUMAN25458	HUMAN25458_893to925	1.38043	0.712291601747	YEEETEDYQTEAEVDEELEEEEEEEGEDKMKERYEEETEDYQTEAEVDEELEEEEEEEGEDKMKERYEEETEDYQTEAEVDEELEEEEEEEGEDKMKERYEEETEDYQTEAEVDEELEEEEEEEGEDKMKERYEEETEDYQTEAEVDEELEEEEEEEGEDKMKERYEEETEDYQTEAEVDEELEEEEEEEGEDKMKERYEEETEDYQTEAEVDEELEEEEEEEGEDKMKERYEEETEDYQTEAEVDEELEEEEEEE
HUMAN26106	HUMAN26106_25to225	1.39798	0.721350410962	GLVADELNKNMEGAAAAAAAAAAAAAAGAGGGGFPHPAAAAAGGNFSVAAAAAAAAAAAANQCRNLMAHPAPLAPGAASAYSSAPGEAPPSAAAAAAAAAAAAAAAAAASSSGGPGPAGPAGAEAAKQCSPCSAAAQSSSGPAALPYGYFGSGYYPCARMGPHPNAIKSCAQPASAAAAAAFADKYMDTAGPAAEEFSSRAGLVADELNKNMEGAAAAAAAAAAAAAAGAGGGGFPHPAAAAAGGNFSVAAAAAAA
HUMAN26229	HUMAN26229_325to369	1.44352	0.744844473352	SIQEPSFRMEKALEEANALQEGHSVPEINSDTDKSETKESIVTEESIQEPSFRMEKALEEANALQEGHSVPEINSDTDKSETKESIVTEESIQEPSFRMEKALEEANALQEGHSVPEINSDTDKSETKESIVTEESIQEPSFRMEKALEEANALQEGHSVPEINSDTDKSETKESIVTEESIQEPSFRMEKALEEANALQEGHSVPEINSDTDKSETKESIVTEESIQEPSFRMEKALEEANALQEGHSVPEINSD
HUMAN26658	HUMAN26658_1to35	1.7637	0.910057651945	AAAAAAAAATNGTGGSSGMEVDAAVVPSVMACGVAAAAAAAAATNGTGGSSGMEVDAAVVPSVMACGVAAAAAAAAATNGTGGSSGMEVDAAVVPSVMACGVAAAAAAAAATNGTGGSSGMEVDAAVVPSVMACGVAAAAAAAAATNGTGGSSGMEVDAAVVPSVMACGVAAAAAAAAATNGTGGSSGMEVDAAVVPSVMACGVAAAAAAAAATNGTGGSSGMEVDAAVVPSVMACGVAAAAAAAAATNGTGGSSG
HUMAN26729	HUMAN26729_1to50	1.47398	0.760564017918	KLEASCGTATSEVPKPEKKTARDAEPSSETRPQEVEAEPRSGSGPEAEAKLEASCGTATSEVPKPEKKTARDAEPSSETRPQEVEAEPRSGSGPEAEAKLEASCGTATSEVPKPEKKTARDAEPSSETRPQEVEAEPRSGSGPEAEAKLEASCGTATSEVPKPEKKTARDAEPSSETRPQEVEAEPRSGSGPEAEAKLEASCGTATSEVPKPEKKTARDAEPSSETRPQEVEAEPRSGSGPEAEAKLEASCGTATS
HUMAN26871	HUMAN26871_1to35	1.63226	0.842236498824	ATDGASCEPDLSRAPEDAAGAAAEAAKKEFDVDTATDGASCEPDLSRAPEDAAGAAAEAAKKEFDVDTATDGASCEPDLSRAPEDAAGAAAEAAKKEFDVDTATDGASCEPDLSRAPEDAAGAAAEAAKKEFDVDTATDGASCEPDLSRAPEDAAGAAAEAAKKEFDVDTATDGASCEPDLSRAPEDAAGAAAEAAKKEFDVDTATDGASCEPDLSRAPEDAAGAAAEAAKKEFDVDTATDGASCEPDLSRAPEDA
HUMAN27022	HUMAN27022_1to49	1.72337	0.88924787482	EVAVEKAVAAAAAASAAASGGPSAAPSGENEAESRQGPDSERGGEAAREVAVEKAVAAAAAASAAASGGPSAAPSGENEAESRQGPDSERGGEAAREVAVEKAVAAAAAASAAASGGPSAAPSGENEAESRQGPDSERGGEAAREVAVEKAVAAAAAASAAASGGPSAAPSGENEAESRQGPDSERGGEAAREVAVEKAVAAAAAASAAASGGPSAAPSGENEAESRQGPDSERGGEAAREVAVEKAVAAAAAASA
HUMAN27044	HUMAN27044_1to35	1.44483	0.745524417652	AGAAAAVAAGAAAGAAAAAVSVAAPGRASAPPPPAGAAAAVAAGAAAGAAAAAVSVAAPGRASAPPPPAGAAAAVAAGAAAGAAAAAVSVAAPGRASAPPPPAGAAAAVAAGAAAGAAAAAVSVAAPGRASAPPPPAGAAAAVAAGAAAGAAAAAVSVAAPGRASAPPPPAGAAAAVAAGAAAGAAAAAVSVAAPGRASAPPPPAGAAAAVAAGAAAGAAAAAVSVAAPGRASAPPPPAGAAAAVAAGAAAGAAAA
HUMAN27328	HUMAN27328_356to385	1.46678	0.756848006061	PASASCHDSASDSEEESEEADKPSSPEDGRPASASCHDSASDSEEESEEADKPSSPEDGRPASASCHDSASDSEEESEEADKPSSPEDGRPASASCHDSASDSEEESEEADKPSSPEDGRPASASCHDSASDSEEESEEADKPSSPEDGRPASASCHDSASDSEEESEEADKPSSPEDGRPASASCHDSASDSEEESEEADKPSSPEDGRPASASCHDSASDSEEESEEADKPSSPEDGRPASASCHDSASDSEEE
HUMAN28403	HUMAN28403_458to528	1.36136	0.70245049367	ELSVAEDEDEEEEAEEAAATAESEALEAGEVELSEGEDDTDGLTPQLEEDEELQGHLGRRKGSKWNRRNDMELSVAEDEDEEEEAEEAAATAESEALEAGEVELSEGEDDTDGLTPQLEEDEELQGHLGRRKGSKWNRRNDMELSVAEDEDEEEEAEEAAATAESEALEAGEVELSEGEDDTDGLTPQLEEDEELQGHLGRRKGSKWNRRNDMELSVAEDEDEEEEAEEAAATAESEALEAGEVELSEGEDDTDGL
HUMAN28947	HUMAN28947_899to928	1.60964	0.830560697546	LKAEYLERRASRRRAVSEGCASEDEVEGEALKAEYLERRASRRRAVSEGCASEDEVEGEALKAEYLERRASRRRAVSEGCASEDEVEGEALKAEYLERRASRRRAVSEGCASEDEVEGEALKAEYLERRASRRRAVSEGCASEDEVEGEALKAEYLERRASRRRAVSEGCASEDEVEGEALKAEYLERRASRRRAVSEGCASEDEVEGEALKAEYLERRASRRRAVSEGCASEDEVEGEALKAEYLERRASRRRAV
HUMAN29407	HUMAN29407_235to275	1.6298	0.840963525485	PTIDTPLPGQAPPEAEGATAAASEAAAGASATDEEARDELTPTIDTPLPGQAPPEAEGATAAASEAAAGASATDEEARDELTPTIDTPLPGQAPPEAEGATAAASEAAAGASATDEEARDELTPTIDTPLPGQAPPEAEGATAAASEAAAGASATDEEARDELTPTIDTPLPGQAPPEAEGATAAASEAAAGASATDEEARDELTPTIDTPLPGQAPPEAEGATAAASEAAAGASATDEEARDELTPTIDTPLPGQ
HUMAN29789	HUMAN29789_20to73	1.41377	0.729495595002	PEVAVEGRLPISHSCVGCRRERTAMATVAANPAAAAAAVAAAAAVTEDREPQHEPEVAVEGRLPISHSCVGCRRERTAMATVAANPAAAAAAVAAAAAVTEDREPQHEPEVAVEGRLPISHSCVGCRRERTAMATVAANPAAAAAAVAAAAAVTEDREPQHEPEVAVEGRLPISHSCVGCRRERTAMATVAANPAAAAAAVAAAAAVTEDREPQHEPEVAVEGRLPISHSCVGCRRERTAMATVAANPAAAAAAVA
HUMAN29823	HUMAN29823_1to32	1.48232	0.764868014901	ATASGASDLSGSGAPPPGVGAQAAAAAEEEEATASGASDLSGSGAPPPGVGAQAAAAAEEEEATASGASDLSGSGAPPPGVGAQAAAAAEEEEATASGASDLSGSGAPPPGVGAQAAAAAEEEEATASGASDLSGSGAPPPGVGAQAAAAAEEEEATASGASDLSGSGAPPPGVGAQAAAAAEEEEATASGASDLSGSGAPPPGVGAQAAAAAEEEEATASGASDLSGSGAPPPGVGAQAAAAAEEEEATASGASD
HUMAN30193	HUMAN30193_394to429	1.42953	0.737628415299	QYHDISTELAISSESTEPSDNFEVQSLTSQRECSKTQYHDISTELAISSESTEPSDNFEVQSLTSQRECSKTQYHDISTELAISSESTEPSDNFEVQSLTSQRECSKTQYHDISTELAISSESTEPSDNFEVQSLTSQRECSKTQYHDISTELAISSESTEPSDNFEVQSLTSQRECSKTQYHDISTELAISSESTEPSDNFEVQSLTSQRECSKTQYHDISTELAISSESTEPSDNFEVQSLTSQRECSKTQYHD
HUMAN30258	HUMAN30258_117to149	1.4938	0.770791231511	QGEALAPAPPDEGSTASGTVAAEETGAAAAAAAQGEALAPAPPDEGSTASGTVAAEETGAAAAAAAQGEALAPAPPDEGSTASGTVAAEETGAAAAAAAQGEALAPAPPDEGSTASGTVAAEETGAAAAAAAQGEALAPAPPDEGSTASGTVAAEETGAAAAAAAQGEALAPAPPDEGSTASGTVAAEETGAAAAAAAQGEALAPAPPDEGSTASGTVAAEETGAAAAAAAQGEALAPAPPDEGSTASGTVAAEET
HUMAN30331	HUMAN30331_513to558	1.36577	0.704728313228	AQDNPKSATEQSGTGIRSESETESEASEITIPPSTPAVPQAPVQGEAQDNPKSATEQSGTGIRSESETESEASEITIPPSTPAVPQAPVQGEAQDNPKSATEQSGTGIRSESETESEASEITIPPSTPAVPQAPVQGEAQDNPKSATEQSGTGIRSESETESEASEITIPPSTPAVPQAPVQGEAQDNPKSATEQSGTGIRSESETESEASEITIPPSTPAVPQAPVQGEAQDNPKSATEQSGTGIRSESETESEA
