## Supplementary File 5 for "Discovering molecular features of intrinsically disordered regions by using evolution for contrastive learning": filter_144_idr_activations.txt

HUMAN02575	HUMAN02575_188to237	2.3655	0.699775953046	KKRKEEEERRRREEEERERLQKEEEKRRREEEERLRREEEERRRIEEERLKKRKEEEERRRREEEERERLQKEEEKRRREEEERLRREEEERRRIEEERLKKRKEEEERRRREEEERERLQKEEEKRRREEEERLRREEEERRRIEEERLKKRKEEEERRRREEEERERLQKEEEKRRREEEERLRREEEERRRIEEERLKKRKEEEERRRREEEERERLQKEEEKRRREEEERLRREEEERRRIEEERLKKRKEE
HUMAN03806	HUMAN03806_1347to1410	2.35423	0.696443954618	ENRPLAATSSHLLLPKKEKENERSKEKEKERSKEKENERSKEKDKEKGKEEKVKEPKQSQSPAPENRPLAATSSHLLLPKKEKENERSKEKEKERSKEKENERSKEKDKEKGKEEKVKEPKQSQSPAPENRPLAATSSHLLLPKKEKENERSKEKEKERSKEKENERSKEKDKEKGKEEKVKEPKQSQSPAPENRPLAATSSHLLLPKKEKENERSKEKEKERSKEKENERSKEKDKEKGKEEKVKEPKQSQSPAP
HUMAN04342	HUMAN04342_991to1025	3.1899	0.943655992639	DKKRKLEAKQEPKQSKKLKNRETKNKKDMKLKRKKDKKRKLEAKQEPKQSKKLKNRETKNKKDMKLKRKKDKKRKLEAKQEPKQSKKLKNRETKNKKDMKLKRKKDKKRKLEAKQEPKQSKKLKNRETKNKKDMKLKRKKDKKRKLEAKQEPKQSKKLKNRETKNKKDMKLKRKKDKKRKLEAKQEPKQSKKLKNRETKNKKDMKLKRKKDKKRKLEAKQEPKQSKKLKNRETKNKKDMKLKRKKDKKRKLEAKQE
HUMAN05595	HUMAN05595_1to42	2.45404	0.725969966169	PPKDDKKKKDAGKSAKKDKDPVNKSGGKAKKKKWSKGKVRDPPKDDKKKKDAGKSAKKDKDPVNKSGGKAKKKKWSKGKVRDPPKDDKKKKDAGKSAKKDKDPVNKSGGKAKKKKWSKGKVRDPPKDDKKKKDAGKSAKKDKDPVNKSGGKAKKKKWSKGKVRDPPKDDKKKKDAGKSAKKDKDPVNKSGGKAKKKKWSKGKVRDPPKDDKKKKDAGKSAKKDKDPVNKSGGKAKKKKWSKGKVRDPPKDDKKKKD
HUMAN06426	HUMAN06426_1012to1046	2.45601	0.726550290522	KKKKLDDAKKKAKEEEEAEKMLEIGGDKFPLESRKKKKKLDDAKKKAKEEEEAEKMLEIGGDKFPLESRKKKKKLDDAKKKAKEEEEAEKMLEIGGDKFPLESRKKKKKLDDAKKKAKEEEEAEKMLEIGGDKFPLESRKKKKKLDDAKKKAKEEEEAEKMLEIGGDKFPLESRKKKKKLDDAKKKAKEEEEAEKMLEIGGDKFPLESRKKKKKLDDAKKKAKEEEEAEKMLEIGGDKFPLESRKKKKKLDDAKKK
HUMAN07346	HUMAN07346_125to166	2.41806	0.715325655203	SPVHKEKREAAKKKQERKKRAKETLEKKKLLKELWESSKKVHSPVHKEKREAAKKKQERKKRAKETLEKKKLLKELWESSKKVHSPVHKEKREAAKKKQERKKRAKETLEKKKLLKELWESSKKVHSPVHKEKREAAKKKQERKKRAKETLEKKKLLKELWESSKKVHSPVHKEKREAAKKKQERKKRAKETLEKKKLLKELWESSKKVHSPVHKEKREAAKKKQERKKRAKETLEKKKLLKELWESSKKVHSPVH
HUMAN11393	HUMAN11393_284to324	3.09359	0.915164168738	DAEKKEGQEKEESKKDRKEDKEKDKDKEKSDVKKEEKKEKKDAEKKEGQEKEESKKDRKEDKEKDKDKEKSDVKKEEKKEKKDAEKKEGQEKEESKKDRKEDKEKDKDKEKSDVKKEEKKEKKDAEKKEGQEKEESKKDRKEDKEKDKDKEKSDVKKEEKKEKKDAEKKEGQEKEESKKDRKEDKEKDKDKEKSDVKKEEKKEKKDAEKKEGQEKEESKKDRKEDKEKDKDKEKSDVKKEEKKEKKDAEKKEGQEK
HUMAN11551	HUMAN11551_1to30	2.69711	0.797876371164	GKKGKKEKKGRGAEKTAAKMEKKVSKRSRGKKGKKEKKGRGAEKTAAKMEKKVSKRSRGKKGKKEKKGRGAEKTAAKMEKKVSKRSRGKKGKKEKKGRGAEKTAAKMEKKVSKRSRGKKGKKEKKGRGAEKTAAKMEKKVSKRSRGKKGKKEKKGRGAEKTAAKMEKKVSKRSRGKKGKKEKKGRGAEKTAAKMEKKVSKRSRGKKGKKEKKGRGAEKTAAKMEKKVSKRSRGKKGKKEKKGRGAEKTAAKMEKKV
HUMAN16690	HUMAN16690_684to755	2.39056	0.707190675765	QKKKLEDEAARKAKQGKENLWKENLRKEEEEKQKRLQEEKTQEKIQEEERKAEEKQRKDKDTLKAEEKKRETQKKKLEDEAARKAKQGKENLWKENLRKEEEEKQKRLQEEKTQEKIQEEERKAEEKQRKDKDTLKAEEKKRETQKKKLEDEAARKAKQGKENLWKENLRKEEEEKQKRLQEEKTQEKIQEEERKAEEKQRKDKDTLKAEEKKRETQKKKLEDEAARKAKQGKENLWKENLRKEEEEKQKRLQEEK
HUMAN18351	HUMAN18351_837to875	2.91196	0.861434160058	AKAKKKEKEKEKKEEEKMEVDEAEKKEEKEKKKEPEPNFAKAKKKEKEKEKKEEEKMEVDEAEKKEEKEKKKEPEPNFAKAKKKEKEKEKKEEEKMEVDEAEKKEEKEKKKEPEPNFAKAKKKEKEKEKKEEEKMEVDEAEKKEEKEKKKEPEPNFAKAKKKEKEKEKKEEEKMEVDEAEKKEEKEKKKEPEPNFAKAKKKEKEKEKKEEEKMEVDEAEKKEEKEKKKEPEPNFAKAKKKEKEKEKKEEEKMEVDE
HUMAN18681	HUMAN18681_1049to1092	2.38168	0.704562006754	CQNNQLKKLKEICEKEKKELKKKMDKKRQEKITEAKSKDKSQMECQNNQLKKLKEICEKEKKELKKKMDKKRQEKITEAKSKDKSQMECQNNQLKKLKEICEKEKKELKKKMDKKRQEKITEAKSKDKSQMECQNNQLKKLKEICEKEKKELKKKMDKKRQEKITEAKSKDKSQMECQNNQLKKLKEICEKEKKELKKKMDKKRQEKITEAKSKDKSQMECQNNQLKKLKEICEKEKKELKKKMDKKRQEKITEAK
HUMAN21783	HUMAN21783_101to167	2.95829	0.875140337917	KYDKDIKKEKDKGKAESGKEEDKKSKKENIKDEKTKKEKEKKKDGEKEESKKEETPGTPKKKETKKKKYDKDIKKEKDKGKAESGKEEDKKSKKENIKDEKTKKEKEKKKDGEKEESKKEETPGTPKKKETKKKKYDKDIKKEKDKGKAESGKEEDKKSKKENIKDEKTKKEKEKKKDGEKEESKKEETPGTPKKKETKKKKYDKDIKKEKDKGKAESGKEEDKKSKKENIKDEKTKKEKEKKKDGEKEESKKEET
HUMAN22550	HUMAN22550_94to125	2.48286	0.734493497729	SQKKKQKNGKKHQKKKVLKVRKSQRSRQKKTTSQKKKQKNGKKHQKKKVLKVRKSQRSRQKKTTSQKKKQKNGKKHQKKKVLKVRKSQRSRQKKTTSQKKKQKNGKKHQKKKVLKVRKSQRSRQKKTTSQKKKQKNGKKHQKKKVLKVRKSQRSRQKKTTSQKKKQKNGKKHQKKKVLKVRKSQRSRQKKTTSQKKKQKNGKKHQKKKVLKVRKSQRSRQKKTTSQKKKQKNGKKHQKKKVLKVRKSQRSRQKKTT
HUMAN22809	HUMAN22809_559to599	2.79365	0.826433012528	TKKKKPSKNQAEKKQKKSKKKKKKQQKAVSGSTCHSGVTCGTKKKKPSKNQAEKKQKKSKKKKKKQQKAVSGSTCHSGVTCGTKKKKPSKNQAEKKQKKSKKKKKKQQKAVSGSTCHSGVTCGTKKKKPSKNQAEKKQKKSKKKKKKQQKAVSGSTCHSGVTCGTKKKKPSKNQAEKKQKKSKKKKKKQQKAVSGSTCHSGVTCGTKKKKPSKNQAEKKQKKSKKKKKKQQKAVSGSTCHSGVTCGTKKKKPSKNQ
HUMAN22905	HUMAN22905_1016to1052	2.38258	0.70483065715	EEKEKAEKKKRGPKPSTQKRKMDGAPDGRGRKKKLKLEEKEKAEKKKRGPKPSTQKRKMDGAPDGRGRKKKLKLEEKEKAEKKKRGPKPSTQKRKMDGAPDGRGRKKKLKLEEKEKAEKKKRGPKPSTQKRKMDGAPDGRGRKKKLKLEEKEKAEKKKRGPKPSTQKRKMDGAPDGRGRKKKLKLEEKEKAEKKKRGPKPSTQKRKMDGAPDGRGRKKKLKLEEKEKAEKKKRGPKPSTQKRKMDGAPDGRGRKKK
HUMAN23407	HUMAN23407_46to155	2.41304	0.713839579108	STSSEDSDEENEELNKLQALQEKRINEEEEKKKEKSKEKIKLKKKRKRSYSSSSTEEDTSKQKKQKYQKKEKKKEKKSKSKKGKHHKKEKKKRKKEKHSSTPNSSEFSRKSTSSEDSDEENEELNKLQALQEKRINEEEEKKKEKSKEKIKLKKKRKRSYSSSSTEEDTSKQKKQKYQKKEKKKEKKSKSKKGKHHKKEKKKRKKEKHSSTPNSSEFSRKSTSSEDSDEENEELNKLQALQEKRINEEEEKKKEKS
HUMAN26779	HUMAN26779_289to324	3.38036	1.0	AKKEAEKKAKAEAKRKEQEAKEKQRQAELEAARLAKAKKEAEKKAKAEAKRKEQEAKEKQRQAELEAARLAKAKKEAEKKAKAEAKRKEQEAKEKQRQAELEAARLAKAKKEAEKKAKAEAKRKEQEAKEKQRQAELEAARLAKAKKEAEKKAKAEAKRKEQEAKEKQRQAELEAARLAKAKKEAEKKAKAEAKRKEQEAKEKQRQAELEAARLAKAKKEAEKKAKAEAKRKEQEAKEKQRQAELEAARLAKAKKE
HUMAN26925	HUMAN26925_81to110	3.04844	0.90180845657	KLRNKTKEKGKNENSECPKKEPKAKKAKVAKLRNKTKEKGKNENSECPKKEPKAKKAKVAKLRNKTKEKGKNENSECPKKEPKAKKAKVAKLRNKTKEKGKNENSECPKKEPKAKKAKVAKLRNKTKEKGKNENSECPKKEPKAKKAKVAKLRNKTKEKGKNENSECPKKEPKAKKAKVAKLRNKTKEKGKNENSECPKKEPKAKKAKVAKLRNKTKEKGKNENSECPKKEPKAKKAKVAKLRNKTKEKGKNENSE
HUMAN27275	HUMAN27275_334to381	2.55123	0.754719719842	PEQVRMELEMQMQENRKKEQEKSKEKGKDEKEKKKGKEEKAKKGEVDAPEQVRMELEMQMQENRKKEQEKSKEKGKDEKEKKKGKEEKAKKGEVDAPEQVRMELEMQMQENRKKEQEKSKEKGKDEKEKKKGKEEKAKKGEVDAPEQVRMELEMQMQENRKKEQEKSKEKGKDEKEKKKGKEEKAKKGEVDAPEQVRMELEMQMQENRKKEQEKSKEKGKDEKEKKKGKEEKAKKGEVDAPEQVRMELEMQMQENR
HUMAN30106	HUMAN30106_68to248	2.37825	0.703547426563	NWKKELEKSREKLLSGNESSSKKRERKKKRKKKSCRSSSSSSSSDSSSSSSDSEDEEKKQGKRRKKKKNRSYKSSQSSTHESESESKESVKKKKKSKDETEKEKDVRSLSKKRKKSYPDDKPLSSESSSESDYEEDVQAKKKRRCEEREQAKEKVKKKKKKQHKKHSKKKKKKSGSSHKSRNWKKELEKSREKLLSGNESSSKKRERKKKRKKKSCRSSSSSSSSDSSSSSSDSEDEEKKQGKRRKKKKNRSYKSS
