## Supplementary File 5 for "Discovering molecular features of intrinsically disordered regions by using evolution for contrastive learning": filter_145_idr_activations.txt

HUMAN30506	HUMAN30506_111to151	1.3694	0.602704406594	LVSYGNTFFVVLIVILVLLVIDAVREIRKYDDVTEKVNLQLVSYGNTFFVVLIVILVLLVIDAVREIRKYDDVTEKVNLQLVSYGNTFFVVLIVILVLLVIDAVREIRKYDDVTEKVNLQLVSYGNTFFVVLIVILVLLVIDAVREIRKYDDVTEKVNLQLVSYGNTFFVVLIVILVLLVIDAVREIRKYDDVTEKVNLQLVSYGNTFFVVLIVILVLLVIDAVREIRKYDDVTEKVNLQLVSYGNTFFVVLIVIL
HUMAN01054	HUMAN01054_1to36	1.47081	0.6473381439	VCREQLSKNQVKWVFAGITCVSVVVIAAIVLAITLVCREQLSKNQVKWVFAGITCVSVVVIAAIVLAITLVCREQLSKNQVKWVFAGITCVSVVVIAAIVLAITLVCREQLSKNQVKWVFAGITCVSVVVIAAIVLAITLVCREQLSKNQVKWVFAGITCVSVVVIAAIVLAITLVCREQLSKNQVKWVFAGITCVSVVVIAAIVLAITLVCREQLSKNQVKWVFAGITCVSVVVIAAIVLAITLVCREQLSKNQV
HUMAN01178	HUMAN01178_1to36	1.66986	0.734944417826	ACILKRKSVIAVSFIAAFLFLLVVRLVNEVNFPLLACILKRKSVIAVSFIAAFLFLLVVRLVNEVNFPLLACILKRKSVIAVSFIAAFLFLLVVRLVNEVNFPLLACILKRKSVIAVSFIAAFLFLLVVRLVNEVNFPLLACILKRKSVIAVSFIAAFLFLLVVRLVNEVNFPLLACILKRKSVIAVSFIAAFLFLLVVRLVNEVNFPLLACILKRKSVIAVSFIAAFLFLLVVRLVNEVNFPLLACILKRKSVIA
HUMAN02129	HUMAN02129_105to141	2.27209	1.0	LRRQMWWRGCKIKAIMALVAAILLLVIIILIVMKYRTLRRQMWWRGCKIKAIMALVAAILLLVIIILIVMKYRTLRRQMWWRGCKIKAIMALVAAILLLVIIILIVMKYRTLRRQMWWRGCKIKAIMALVAAILLLVIIILIVMKYRTLRRQMWWRGCKIKAIMALVAAILLLVIIILIVMKYRTLRRQMWWRGCKIKAIMALVAAILLLVIIILIVMKYRTLRRQMWWRGCKIKAIMALVAAILLLVIIILIVMK
HUMAN05521	HUMAN05521_1to37	1.35609	0.596846814232	VEKILIHRILTLFPNAIARKLLLMLTFILIFWIIYLVEKILIHRILTLFPNAIARKLLLMLTFILIFWIIYLVEKILIHRILTLFPNAIARKLLLMLTFILIFWIIYLVEKILIHRILTLFPNAIARKLLLMLTFILIFWIIYLVEKILIHRILTLFPNAIARKLLLMLTFILIFWIIYLVEKILIHRILTLFPNAIARKLLLMLTFILIFWIIYLVEKILIHRILTLFPNAIARKLLLMLTFILIFWIIYLVEKI
HUMAN06818	HUMAN06818_1to35	1.46025	0.642689594195	TDLNDNICKRYIKMITNIVILSLIICISLAFWIITDLNDNICKRYIKMITNIVILSLIICISLAFWIITDLNDNICKRYIKMITNIVILSLIICISLAFWIITDLNDNICKRYIKMITNIVILSLIICISLAFWIITDLNDNICKRYIKMITNIVILSLIICISLAFWIITDLNDNICKRYIKMITNIVILSLIICISLAFWIITDLNDNICKRYIKMITNIVILSLIICISLAFWIITDLNDNICKRYIKMITNI
HUMAN07570	HUMAN07570_1to39	1.30639	0.574972239869	APLLLQLAVLGAALAAAALVLISIVAFTTATKMPALHRAPLLLQLAVLGAALAAAALVLISIVAFTTATKMPALHRAPLLLQLAVLGAALAAAALVLISIVAFTTATKMPALHRAPLLLQLAVLGAALAAAALVLISIVAFTTATKMPALHRAPLLLQLAVLGAALAAAALVLISIVAFTTATKMPALHRAPLLLQLAVLGAALAAAALVLISIVAFTTATKMPALHRAPLLLQLAVLGAALAAAALVLISIVAFT
HUMAN09796	HUMAN09796_1to30	1.51503	0.66679877782	LFPISMSATEFLLASVIFCLVFWVIRASRLFPISMSATEFLLASVIFCLVFWVIRASRLFPISMSATEFLLASVIFCLVFWVIRASRLFPISMSATEFLLASVIFCLVFWVIRASRLFPISMSATEFLLASVIFCLVFWVIRASRLFPISMSATEFLLASVIFCLVFWVIRASRLFPISMSATEFLLASVIFCLVFWVIRASRLFPISMSATEFLLASVIFCLVFWVIRASRLFPISMSATEFLLASVIFCLVFWV
HUMAN13353	HUMAN13353_25to62	1.49781	0.659218126532	LAVIILFITAVLLLILFAIVFGLLTSTENTQCEAGEEELAVIILFITAVLLLILFAIVFGLLTSTENTQCEAGEEELAVIILFITAVLLLILFAIVFGLLTSTENTQCEAGEEELAVIILFITAVLLLILFAIVFGLLTSTENTQCEAGEEELAVIILFITAVLLLILFAIVFGLLTSTENTQCEAGEEELAVIILFITAVLLLILFAIVFGLLTSTENTQCEAGEEELAVIILFITAVLLLILFAIVFGLLTSTE
HUMAN19078	HUMAN19078_2to31	1.42415	0.626802204945	KPWILLLVMFISGVVMLLPVLGSFWNKDPFKPWILLLVMFISGVVMLLPVLGSFWNKDPFKPWILLLVMFISGVVMLLPVLGSFWNKDPFKPWILLLVMFISGVVMLLPVLGSFWNKDPFKPWILLLVMFISGVVMLLPVLGSFWNKDPFKPWILLLVMFISGVVMLLPVLGSFWNKDPFKPWILLLVMFISGVVMLLPVLGSFWNKDPFKPWILLLVMFISGVVMLLPVLGSFWNKDPFKPWILLLVMFISGVVM
HUMAN19215	HUMAN19215_296to325	1.50713	0.663321232413	QKKNRKMLVILILFVIIIVLIVVLVGVKSRQKKNRKMLVILILFVIIIVLIVVLVGVKSRQKKNRKMLVILILFVIIIVLIVVLVGVKSRQKKNRKMLVILILFVIIIVLIVVLVGVKSRQKKNRKMLVILILFVIIIVLIVVLVGVKSRQKKNRKMLVILILFVIIIVLIVVLVGVKSRQKKNRKMLVILILFVIIIVLIVVLVGVKSRQKKNRKMLVILILFVIIIVLIVVLVGVKSRQKKNRKMLVILILFVI
HUMAN20711	HUMAN20711_1to43	1.68397	0.741151753217	FTVLTRQPCEQAGLKALYRTPTIIALVVLLVSIVVLVSITVIFTVLTRQPCEQAGLKALYRTPTIIALVVLLVSIVVLVSITVIFTVLTRQPCEQAGLKALYRTPTIIALVVLLVSIVVLVSITVIFTVLTRQPCEQAGLKALYRTPTIIALVVLLVSIVVLVSITVIFTVLTRQPCEQAGLKALYRTPTIIALVVLLVSIVVLVSITVIFTVLTRQPCEQAGLKALYRTPTIIALVVLLVSIVVLVSITVIFTVL
HUMAN21017	HUMAN21017_1to60	1.29906	0.571744226092	SFRKVNIIILVLAVALFLLVLHHNFLSLSSLLRNEVTDSGIVGPQPIDFVPNALRHAVDSFRKVNIIILVLAVALFLLVLHHNFLSLSSLLRNEVTDSGIVGPQPIDFVPNALRHAVDSFRKVNIIILVLAVALFLLVLHHNFLSLSSLLRNEVTDSGIVGPQPIDFVPNALRHAVDSFRKVNIIILVLAVALFLLVLHHNFLSLSSLLRNEVTDSGIVGPQPIDFVPNALRHAVDSFRKVNIIILVLAVALFLLV
HUMAN21251	HUMAN21251_1to30	1.32922	0.585018406368	WTNFFKLRLFCCLLAVLMVVVLVINVTQVWTNFFKLRLFCCLLAVLMVVVLVINVTQVWTNFFKLRLFCCLLAVLMVVVLVINVTQVWTNFFKLRLFCCLLAVLMVVVLVINVTQVWTNFFKLRLFCCLLAVLMVVVLVINVTQVWTNFFKLRLFCCLLAVLMVVVLVINVTQVWTNFFKLRLFCCLLAVLMVVVLVINVTQVWTNFFKLRLFCCLLAVLMVVVLVINVTQVWTNFFKLRLFCCLLAVLMVVVLVI
HUMAN24848	HUMAN24848_258to306	1.57427	0.692873259129	MVSAEIASREARNFSFISLAVGIAAMVLCTILTVVIIIAAQHHENYWDPMVSAEIASREARNFSFISLAVGIAAMVLCTILTVVIIIAAQHHENYWDPMVSAEIASREARNFSFISLAVGIAAMVLCTILTVVIIIAAQHHENYWDPMVSAEIASREARNFSFISLAVGIAAMVLCTILTVVIIIAAQHHENYWDPMVSAEIASREARNFSFISLAVGIAAMVLCTILTVVIIIAAQHHENYWDPMVSAEIASREA
HUMAN25754	HUMAN25754_16to46	1.36458	0.600584542009	LAVLQRDRIKLLFFDILVFLSVFLLFLLFLVLAVLQRDRIKLLFFDILVFLSVFLLFLLFLVLAVLQRDRIKLLFFDILVFLSVFLLFLLFLVLAVLQRDRIKLLFFDILVFLSVFLLFLLFLVLAVLQRDRIKLLFFDILVFLSVFLLFLLFLVLAVLQRDRIKLLFFDILVFLSVFLLFLLFLVLAVLQRDRIKLLFFDILVFLSVFLLFLLFLVLAVLQRDRIKLLFFDILVFLSVFLLFLLFLVLAVLQRDR
HUMAN26023	HUMAN26023_39to94	1.54353	0.679343670952	LISSLRVVGVVIAVGIFLFLIALVGLIGAVKHHQVLLFFYMIILLLVFIVQFSVSCLISSLRVVGVVIAVGIFLFLIALVGLIGAVKHHQVLLFFYMIILLLVFIVQFSVSCLISSLRVVGVVIAVGIFLFLIALVGLIGAVKHHQVLLFFYMIILLLVFIVQFSVSCLISSLRVVGVVIAVGIFLFLIALVGLIGAVKHHQVLLFFYMIILLLVFIVQFSVSCLISSLRVVGVVIAVGIFLFLIALVGLIGAVKH
HUMAN27585	HUMAN27585_1to33	1.67569	0.737508517969	LRGISQLPAVATMSWVLLPVLWLIVQTQAIAILRGISQLPAVATMSWVLLPVLWLIVQTQAIAILRGISQLPAVATMSWVLLPVLWLIVQTQAIAILRGISQLPAVATMSWVLLPVLWLIVQTQAIAILRGISQLPAVATMSWVLLPVLWLIVQTQAIAILRGISQLPAVATMSWVLLPVLWLIVQTQAIAILRGISQLPAVATMSWVLLPVLWLIVQTQAIAILRGISQLPAVATMSWVLLPVLWLIVQTQAIAI
HUMAN27738	HUMAN27738_1to33	1.55585	0.684762536761	FLLLPFDSLIVNLLGISLTVLFTLLLVFIIVPFLLLPFDSLIVNLLGISLTVLFTLLLVFIIVPFLLLPFDSLIVNLLGISLTVLFTLLLVFIIVPFLLLPFDSLIVNLLGISLTVLFTLLLVFIIVPFLLLPFDSLIVNLLGISLTVLFTLLLVFIIVPFLLLPFDSLIVNLLGISLTVLFTLLLVFIIVPFLLLPFDSLIVNLLGISLTVLFTLLLVFIIVPFLLLPFDSLIVNLLGISLTVLFTLLLVFIIVP
HUMAN27929	HUMAN27929_1to31	1.47047	0.647187512002	IAISAVSSALLFSLLCEASTVVLLNSTDSSIAISAVSSALLFSLLCEASTVVLLNSTDSSIAISAVSSALLFSLLCEASTVVLLNSTDSSIAISAVSSALLFSLLCEASTVVLLNSTDSSIAISAVSSALLFSLLCEASTVVLLNSTDSSIAISAVSSALLFSLLCEASTVVLLNSTDSSIAISAVSSALLFSLLCEASTVVLLNSTDSSIAISAVSSALLFSLLCEASTVVLLNSTDSSIAISAVSSALLFSLLC
