## Supplementary File 5 for "Discovering molecular features of intrinsically disordered regions by using evolution for contrastive learning": filter_146_idr_activations.txt

HUMAN00050	HUMAN00050_1to33	2.04428	0.815095555346	AAAAAAAGAAGSAAPAAAAGAPGSGGAPSGSQAAAAAAAGAAGSAAPAAAAGAPGSGGAPSGSQAAAAAAAGAAGSAAPAAAAGAPGSGGAPSGSQAAAAAAAGAAGSAAPAAAAGAPGSGGAPSGSQAAAAAAAGAAGSAAPAAAAGAPGSGGAPSGSQAAAAAAAGAAGSAAPAAAAGAPGSGGAPSGSQAAAAAAAGAAGSAAPAAAAGAPGSGGAPSGSQAAAAAAAGAAGSAAPAAAAGAPGSGGAPSGSQ
HUMAN01337	HUMAN01337_1to43	1.52651	0.608652669482	ANNSPALTGNSQPQHQAAAAAAQQQQQCGGGGATKPAVSGKQANNSPALTGNSQPQHQAAAAAAQQQQQCGGGGATKPAVSGKQANNSPALTGNSQPQHQAAAAAAQQQQQCGGGGATKPAVSGKQANNSPALTGNSQPQHQAAAAAAQQQQQCGGGGATKPAVSGKQANNSPALTGNSQPQHQAAAAAAQQQQQCGGGGATKPAVSGKQANNSPALTGNSQPQHQAAAAAAQQQQQCGGGGATKPAVSGKQANNS
HUMAN05867	HUMAN05867_444to543	1.7614	0.70230766942	SETYLMKHMRKHNPPDLQQQVQAAAAAAAVAQAQAQAQAQAQAQAQAQAQAQASQASQQQQQQQQQQQQQQQQPPPHFQSPGAAPQGGGGGDSNPNPPPQSETYLMKHMRKHNPPDLQQQVQAAAAAAAVAQAQAQAQAQAQAQAQAQAQAQASQASQQQQQQQQQQQQQQQQPPPHFQSPGAAPQGGGGGDSNPNPPPQSETYLMKHMRKHNPPDLQQQVQAAAAAAAVAQAQAQAQAQAQAQAQAQAQAQASQA
HUMAN07776	HUMAN07776_244to273	2.15406	0.858868675127	IKAAQHQANQAAVAAQAAAAAATVMAFPPGIKAAQHQANQAAVAAQAAAAAATVMAFPPGIKAAQHQANQAAVAAQAAAAAATVMAFPPGIKAAQHQANQAAVAAQAAAAAATVMAFPPGIKAAQHQANQAAVAAQAAAAAATVMAFPPGIKAAQHQANQAAVAAQAAAAAATVMAFPPGIKAAQHQANQAAVAAQAAAAAATVMAFPPGIKAAQHQANQAAVAAQAAAAAATVMAFPPGIKAAQHQANQAAVAAQ
HUMAN08132	HUMAN08132_378to420	1.61933	0.645659862192	GIQLPSTAAAAAAAAAQAAALQLNGAVPLGALNPAALTALSPAGIQLPSTAAAAAAAAAQAAALQLNGAVPLGALNPAALTALSPAGIQLPSTAAAAAAAAAQAAALQLNGAVPLGALNPAALTALSPAGIQLPSTAAAAAAAAAQAAALQLNGAVPLGALNPAALTALSPAGIQLPSTAAAAAAAAAQAAALQLNGAVPLGALNPAALTALSPAGIQLPSTAAAAAAAAAQAAALQLNGAVPLGALNPAALTALS
HUMAN09925	HUMAN09925_49to84	1.77655	0.708348079895	QRGAGASAPAPAQATAAAAAAQPAPQQPEEGAGAGPQRGAGASAPAPAQATAAAAAAQPAPQQPEEGAGAGPQRGAGASAPAPAQATAAAAAAQPAPQQPEEGAGAGPQRGAGASAPAPAQATAAAAAAQPAPQQPEEGAGAGPQRGAGASAPAPAQATAAAAAAQPAPQQPEEGAGAGPQRGAGASAPAPAQATAAAAAAQPAPQQPEEGAGAGPQRGAGASAPAPAQATAAAAAAQPAPQQPEEGAGAGPQRGA
HUMAN12145	HUMAN12145_1to80	1.52357	0.607477887762	AAASGYTDLREKLKSMTSRDNYKAGSREAAAAAAAAVAAAAAAAAAAEPYPVSGAKRKYQEDSDPERSDYEEQQLQKEEAAASGYTDLREKLKSMTSRDNYKAGSREAAAAAAAAVAAAAAAAAAAEPYPVSGAKRKYQEDSDPERSDYEEQQLQKEEAAASGYTDLREKLKSMTSRDNYKAGSREAAAAAAAAVAAAAAAAAAAEPYPVSGAKRKYQEDSDPERSDYEEQQLQKEEAAASGYTDLREKLKSMTSR
HUMAN12660	HUMAN12660_1to68	1.52127	0.606561057992	AAAAVAAAAAAAAAASLQVLEMESMETAAAGSAGLAAEVRGSGTVDFGPGPGISAMEASGGDPGPEAAAAAVAAAAAAAAAASLQVLEMESMETAAAGSAGLAAEVRGSGTVDFGPGPGISAMEASGGDPGPEAAAAAVAAAAAAAAAASLQVLEMESMETAAAGSAGLAAEVRGSGTVDFGPGPGISAMEASGGDPGPEAAAAAVAAAAAAAAAASLQVLEMESMETAAAGSAGLAAEVRGSGTVDFGPGPGISA
HUMAN17821	HUMAN17821_1to52	1.78164	0.710376617452	AEPSGSPVHVQLPQQAAPVTAAAAAAPAAATAAPAPAAPAAPAPAPAPAAQAEPSGSPVHVQLPQQAAPVTAAAAAAPAAATAAPAPAAPAAPAPAPAPAAQAEPSGSPVHVQLPQQAAPVTAAAAAAPAAATAAPAPAAPAAPAPAPAPAAQAEPSGSPVHVQLPQQAAPVTAAAAAAPAAATAAPAPAAPAAPAPAPAPAAQAEPSGSPVHVQLPQQAAPVTAAAAAAPAAATAAPAPAAPAAPAPAPAPAAQA
HUMAN20776	HUMAN20776_255to300	1.84414	0.735295289152	GMEQRRTTASTTAATPAAVPAGTTAAAAAAAAAAAAAAVTSGVATKGMEQRRTTASTTAATPAAVPAGTTAAAAAAAAAAAAAAVTSGVATKGMEQRRTTASTTAATPAAVPAGTTAAAAAAAAAAAAAAVTSGVATKGMEQRRTTASTTAATPAAVPAGTTAAAAAAAAAAAAAAVTSGVATKGMEQRRTTASTTAATPAAVPAGTTAAAAAAAAAAAAAAVTSGVATKGMEQRRTTASTTAATPAAVPAGTTAA
HUMAN22345	HUMAN22345_486to515	2.50802	1.0	PASAAAAAAAAAAAAAAVIPTVSTPPPFQGPASAAAAAAAAAAAAAAVIPTVSTPPPFQGPASAAAAAAAAAAAAAAVIPTVSTPPPFQGPASAAAAAAAAAAAAAAVIPTVSTPPPFQGPASAAAAAAAAAAAAAAVIPTVSTPPPFQGPASAAAAAAAAAAAAAAVIPTVSTPPPFQGPASAAAAAAAAAAAAAAVIPTVSTPPPFQGPASAAAAAAAAAAAAAAVIPTVSTPPPFQGPASAAAAAAAAAAAAA
HUMAN24554	HUMAN24554_203to236	2.12699	0.848076615769	AAAPGTAAAAAAAAAAAAAFGQYQPQQLQTDRMQAAAPGTAAAAAAAAAAAAAFGQYQPQQLQTDRMQAAAPGTAAAAAAAAAAAAAFGQYQPQQLQTDRMQAAAPGTAAAAAAAAAAAAAFGQYQPQQLQTDRMQAAAPGTAAAAAAAAAAAAAFGQYQPQQLQTDRMQAAAPGTAAAAAAAAAAAAAFGQYQPQQLQTDRMQAAAPGTAAAAAAAAAAAAAFGQYQPQQLQTDRMQAAAPGTAAAAAAAAAAAA
HUMAN25145	HUMAN25145_24to97	1.75428	0.699469532533	SRRFSPPSSSLQPGKMSDVSPVVAAQQQQQQQQQQQQQQQQQQQQQQQEAAAAAAAAAAAAAAAAAVPRLRPPHSRRFSPPSSSLQPGKMSDVSPVVAAQQQQQQQQQQQQQQQQQQQQQQQEAAAAAAAAAAAAAAAAAVPRLRPPHSRRFSPPSSSLQPGKMSDVSPVVAAQQQQQQQQQQQQQQQQQQQQQQQEAAAAAAAAAAAAAAAAAVPRLRPPHSRRFSPPSSSLQPGKMSDVSPVVAAQQQQQQQQQ
HUMAN25667	HUMAN25667_1to90	1.47163	0.586771242963	PNPKNSKGGRKNKRANSSGDEQENGAGALAAAGAAGAAAGGALAAAAGCGAAAAGAPGAGGAAGAGGAGTGAANAAAAAGAAAAGDAKNPNPKNSKGGRKNKRANSSGDEQENGAGALAAAGAAGAAAGGALAAAAGCGAAAAGAPGAGGAAGAGGAGTGAANAAAAAGAAAAGDAKNPNPKNSKGGRKNKRANSSGDEQENGAGALAAAGAAGAAAGGALAAAAGCGAAAAGAPGAGGAAGAGGAGTGAANAAAA
HUMAN26106	HUMAN26106_25to225	1.48743	0.593069225139	GLVADELNKNMEGAAAAAAAAAAAAAAGAGGGGFPHPAAAAAGGNFSVAAAAAAAAAAAANQCRNLMAHPAPLAPGAASAYSSAPGEAPPSAAAAAAAAAAAAAAAAAASSSGGPGPAGPAGAEAAKQCSPCSAAAQSSSGPAALPYGYFGSGYYPCARMGPHPNAIKSCAQPASAAAAAAFADKYMDTAGPAAEEFSSRAGLVADELNKNMEGAAAAAAAAAAAAAAGAGGGGFPHPAAAAAGGNFSVAAAAAAA
HUMAN26658	HUMAN26658_1to35	1.64422	0.655584666846	AAAAAAAAATNGTGGSSGMEVDAAVVPSVMACGVAAAAAAAAATNGTGGSSGMEVDAAVVPSVMACGVAAAAAAAAATNGTGGSSGMEVDAAVVPSVMACGVAAAAAAAAATNGTGGSSGMEVDAAVVPSVMACGVAAAAAAAAATNGTGGSSGMEVDAAVVPSVMACGVAAAAAAAAATNGTGGSSGMEVDAAVVPSVMACGVAAAAAAAAATNGTGGSSGMEVDAAVVPSVMACGVAAAAAAAAATNGTGGSSG
HUMAN27044	HUMAN27044_1to35	2.03256	0.810423331138	AGAAAAVAAGAAAGAAAAAVSVAAPGRASAPPPPAGAAAAVAAGAAAGAAAAAVSVAAPGRASAPPPPAGAAAAVAAGAAAGAAAAAVSVAAPGRASAPPPPAGAAAAVAAGAAAGAAAAAVSVAAPGRASAPPPPAGAAAAVAAGAAAGAAAAAVSVAAPGRASAPPPPAGAAAAVAAGAAAGAAAAAVSVAAPGRASAPPPPAGAAAAVAAGAAAGAAAAAVSVAAPGRASAPPPPAGAAAAVAAGAAAGAAAA
HUMAN30202	HUMAN30202_1763to1792	1.62291	0.647088175458	QQQQQQQQQQQQQQVAAAAGAATEHPPGSPQQQQQQQQQQQQQQVAAAAGAATEHPPGSPQQQQQQQQQQQQQQVAAAAGAATEHPPGSPQQQQQQQQQQQQQQVAAAAGAATEHPPGSPQQQQQQQQQQQQQQVAAAAGAATEHPPGSPQQQQQQQQQQQQQQVAAAAGAATEHPPGSPQQQQQQQQQQQQQQVAAAAGAATEHPPGSPQQQQQQQQQQQQQQVAAAAGAATEHPPGSPQQQQQQQQQQQQQQVA
HUMAN30365	HUMAN30365_1to31	1.49384	0.59562431359	AASAALSAAAAAAALSGLAVRLSRSAAARGAASAALSAAAAAAALSGLAVRLSRSAAARGAASAALSAAAAAAALSGLAVRLSRSAAARGAASAALSAAAAAAALSGLAVRLSRSAAARGAASAALSAAAAAAALSGLAVRLSRSAAARGAASAALSAAAAAAALSGLAVRLSRSAAARGAASAALSAAAAAAALSGLAVRLSRSAAARGAASAALSAAAAAAALSGLAVRLSRSAAARGAASAALSAAAAAAALS
HUMAN30373	HUMAN30373_1to31	1.49384	0.59562431359	AASAALSAAAAAAALSGLAVRLSRSAAARGAASAALSAAAAAAALSGLAVRLSRSAAARGAASAALSAAAAAAALSGLAVRLSRSAAARGAASAALSAAAAAAALSGLAVRLSRSAAARGAASAALSAAAAAAALSGLAVRLSRSAAARGAASAALSAAAAAAALSGLAVRLSRSAAARGAASAALSAAAAAAALSGLAVRLSRSAAARGAASAALSAAAAAAALSGLAVRLSRSAAARGAASAALSAAAAAAALS
