## Supplementary File 5 for "Discovering molecular features of intrinsically disordered regions by using evolution for contrastive learning": filter_147_idr_activations.txt

HUMAN01234	HUMAN01234_352to387	0.870759	0.70062694707	TSVALPGWSPSETRSSFMSRTSKSKSGSSRNLLKTDTSVALPGWSPSETRSSFMSRTSKSKSGSSRNLLKTDTSVALPGWSPSETRSSFMSRTSKSKSGSSRNLLKTDTSVALPGWSPSETRSSFMSRTSKSKSGSSRNLLKTDTSVALPGWSPSETRSSFMSRTSKSKSGSSRNLLKTDTSVALPGWSPSETRSSFMSRTSKSKSGSSRNLLKTDTSVALPGWSPSETRSSFMSRTSKSKSGSSRNLLKTDTSVA
HUMAN01236	HUMAN01236_1to41	0.952131	0.766100294842	FLAQRSLCSLSGRAKFLKTISSSKILGFSTSAKMSLKFTNFLAQRSLCSLSGRAKFLKTISSSKILGFSTSAKMSLKFTNFLAQRSLCSLSGRAKFLKTISSSKILGFSTSAKMSLKFTNFLAQRSLCSLSGRAKFLKTISSSKILGFSTSAKMSLKFTNFLAQRSLCSLSGRAKFLKTISSSKILGFSTSAKMSLKFTNFLAQRSLCSLSGRAKFLKTISSSKILGFSTSAKMSLKFTNFLAQRSLCSLSGRAKF
HUMAN02189	HUMAN02189_95to126	0.916112	0.737118368524	RSSHKLRNSMHKGRPSIYSGPRSHRRVPYRGRRSSHKLRNSMHKGRPSIYSGPRSHRRVPYRGRRSSHKLRNSMHKGRPSIYSGPRSHRRVPYRGRRSSHKLRNSMHKGRPSIYSGPRSHRRVPYRGRRSSHKLRNSMHKGRPSIYSGPRSHRRVPYRGRRSSHKLRNSMHKGRPSIYSGPRSHRRVPYRGRRSSHKLRNSMHKGRPSIYSGPRSHRRVPYRGRRSSHKLRNSMHKGRPSIYSGPRSHRRVPYRGR
HUMAN02209	HUMAN02209_608to642	1.10918	0.89246452075	IDFKMEIIKETKTVSRSNRKMSLLKRTLVRKPSMRIDFKMEIIKETKTVSRSNRKMSLLKRTLVRKPSMRIDFKMEIIKETKTVSRSNRKMSLLKRTLVRKPSMRIDFKMEIIKETKTVSRSNRKMSLLKRTLVRKPSMRIDFKMEIIKETKTVSRSNRKMSLLKRTLVRKPSMRIDFKMEIIKETKTVSRSNRKMSLLKRTLVRKPSMRIDFKMEIIKETKTVSRSNRKMSLLKRTLVRKPSMRIDFKMEIIKET
HUMAN03751	HUMAN03751_1to37	0.905764	0.728792037984	FSKLAHLQRFAVLSRGVHSSVASATSVATKKTVQGPFSKLAHLQRFAVLSRGVHSSVASATSVATKKTVQGPFSKLAHLQRFAVLSRGVHSSVASATSVATKKTVQGPFSKLAHLQRFAVLSRGVHSSVASATSVATKKTVQGPFSKLAHLQRFAVLSRGVHSSVASATSVATKKTVQGPFSKLAHLQRFAVLSRGVHSSVASATSVATKKTVQGPFSKLAHLQRFAVLSRGVHSSVASATSVATKKTVQGPFSKL
HUMAN06447	HUMAN06447_27to70	1.0325	0.830767549995	AGRSRFSSVSVARSAAGSGGLGRISSAGASFGSRSLYNLGGAKRAGRSRFSSVSVARSAAGSGGLGRISSAGASFGSRSLYNLGGAKRAGRSRFSSVSVARSAAGSGGLGRISSAGASFGSRSLYNLGGAKRAGRSRFSSVSVARSAAGSGGLGRISSAGASFGSRSLYNLGGAKRAGRSRFSSVSVARSAAGSGGLGRISSAGASFGSRSLYNLGGAKRAGRSRFSSVSVARSAAGSGGLGRISSAGASFGSRSL
HUMAN06465	HUMAN06465_1to50	0.945969	0.761142019534	SLSPCRAQRGFSARSACSARSRGRSRGGFSSRGGFSSRSLNSFGGCLEGSLSPCRAQRGFSARSACSARSRGRSRGGFSSRGGFSSRSLNSFGGCLEGSLSPCRAQRGFSARSACSARSRGRSRGGFSSRGGFSSRSLNSFGGCLEGSLSPCRAQRGFSARSACSARSRGRSRGGFSSRGGFSSRSLNSFGGCLEGSLSPCRAQRGFSARSACSARSRGRSRGGFSSRGGFSSRSLNSFGGCLEGSLSPCRAQRGF
HUMAN06469	HUMAN06469_1to33	1.04047	0.837182048306	SFTTRSTFSTNYRSLGSVQAPSYGARPVSSAASFTTRSTFSTNYRSLGSVQAPSYGARPVSSAASFTTRSTFSTNYRSLGSVQAPSYGARPVSSAASFTTRSTFSTNYRSLGSVQAPSYGARPVSSAASFTTRSTFSTNYRSLGSVQAPSYGARPVSSAASFTTRSTFSTNYRSLGSVQAPSYGARPVSSAASFTTRSTFSTNYRSLGSVQAPSYGARPVSSAASFTTRSTFSTNYRSLGSVQAPSYGARPVSSAA
HUMAN07680	HUMAN07680_472to515	0.891333	0.717181004721	GSVGKKVVQETGIKVRSRSHGLSMAYRKDFQQLLQGISEDVPHRGSVGKKVVQETGIKVRSRSHGLSMAYRKDFQQLLQGISEDVPHRGSVGKKVVQETGIKVRSRSHGLSMAYRKDFQQLLQGISEDVPHRGSVGKKVVQETGIKVRSRSHGLSMAYRKDFQQLLQGISEDVPHRGSVGKKVVQETGIKVRSRSHGLSMAYRKDFQQLLQGISEDVPHRGSVGKKVVQETGIKVRSRSHGLSMAYRKDFQQLLQG
HUMAN07800	HUMAN07800_1to40	0.912565	0.734264336416	ALRLLRRAARGAAAAALLRLKASLAADIPRLGYSSSSHHALRLLRRAARGAAAAALLRLKASLAADIPRLGYSSSSHHALRLLRRAARGAAAAALLRLKASLAADIPRLGYSSSSHHALRLLRRAARGAAAAALLRLKASLAADIPRLGYSSSSHHALRLLRRAARGAAAAALLRLKASLAADIPRLGYSSSSHHALRLLRRAARGAAAAALLRLKASLAADIPRLGYSSSSHHALRLLRRAARGAAAAALLRLKA
HUMAN10653	HUMAN10653_1to30	1.08986	0.87691942172	ATKRLARQLGLIRRKSIAPANGNLGRSKSATKRLARQLGLIRRKSIAPANGNLGRSKSATKRLARQLGLIRRKSIAPANGNLGRSKSATKRLARQLGLIRRKSIAPANGNLGRSKSATKRLARQLGLIRRKSIAPANGNLGRSKSATKRLARQLGLIRRKSIAPANGNLGRSKSATKRLARQLGLIRRKSIAPANGNLGRSKSATKRLARQLGLIRRKSIAPANGNLGRSKSATKRLARQLGLIRRKSIAPANGNL
HUMAN11480	HUMAN11480_1to39	0.939946	0.756295776138	AAERKTRLSKNLLRMKFMQRGLDSETKKQLEEEEKKIIAAERKTRLSKNLLRMKFMQRGLDSETKKQLEEEEKKIIAAERKTRLSKNLLRMKFMQRGLDSETKKQLEEEEKKIIAAERKTRLSKNLLRMKFMQRGLDSETKKQLEEEEKKIIAAERKTRLSKNLLRMKFMQRGLDSETKKQLEEEEKKIIAAERKTRLSKNLLRMKFMQRGLDSETKKQLEEEEKKIIAAERKTRLSKNLLRMKFMQRGLDSETKK
HUMAN12300	HUMAN12300_985to1018	0.894595	0.719805889368	SGSIAGLEGGSQLALRRATSMRKTFTTGMAAVKKSGSIAGLEGGSQLALRRATSMRKTFTTGMAAVKKSGSIAGLEGGSQLALRRATSMRKTFTTGMAAVKKSGSIAGLEGGSQLALRRATSMRKTFTTGMAAVKKSGSIAGLEGGSQLALRRATSMRKTFTTGMAAVKKSGSIAGLEGGSQLALRRATSMRKTFTTGMAAVKKSGSIAGLEGGSQLALRRATSMRKTFTTGMAAVKKSGSIAGLEGGSQLALRRA
HUMAN12588	HUMAN12588_1to31	0.879759	0.707868064393	DFSRRSFHRSLSSSLQAPVVSTVGMQRLGTDFSRRSFHRSLSSSLQAPVVSTVGMQRLGTDFSRRSFHRSLSSSLQAPVVSTVGMQRLGTDFSRRSFHRSLSSSLQAPVVSTVGMQRLGTDFSRRSFHRSLSSSLQAPVVSTVGMQRLGTDFSRRSFHRSLSSSLQAPVVSTVGMQRLGTDFSRRSFHRSLSSSLQAPVVSTVGMQRLGTDFSRRSFHRSLSSSLQAPVVSTVGMQRLGTDFSRRSFHRSLSSSLQ
HUMAN13000	HUMAN13000_62to135	0.970324	0.780738251924	VRDAFYSKTKRFCSVSCSRSYSSNSKKASILARLQGKPPTKKAKVLQKQPLVAKLAAYAQYQATLQNQAKTKAAVRDAFYSKTKRFCSVSCSRSYSSNSKKASILARLQGKPPTKKAKVLQKQPLVAKLAAYAQYQATLQNQAKTKAAVRDAFYSKTKRFCSVSCSRSYSSNSKKASILARLQGKPPTKKAKVLQKQPLVAKLAAYAQYQATLQNQAKTKAAVRDAFYSKTKRFCSVSCSRSYSSNSKKASILARL
HUMAN17160	HUMAN17160_1to36	1.20272	0.967731356686	AAGRLFLSRLRAPFSSMAKSPLEGVSSSRGLHAGRAAGRLFLSRLRAPFSSMAKSPLEGVSSSRGLHAGRAAGRLFLSRLRAPFSSMAKSPLEGVSSSRGLHAGRAAGRLFLSRLRAPFSSMAKSPLEGVSSSRGLHAGRAAGRLFLSRLRAPFSSMAKSPLEGVSSSRGLHAGRAAGRLFLSRLRAPFSSMAKSPLEGVSSSRGLHAGRAAGRLFLSRLRAPFSSMAKSPLEGVSSSRGLHAGRAAGRLFLSRLR
HUMAN18422	HUMAN18422_1to37	0.948936	0.763529220042	SFRAARLSMRNRRNDTLDSTRTLYSSASRSTDLSYSSFRAARLSMRNRRNDTLDSTRTLYSSASRSTDLSYSSFRAARLSMRNRRNDTLDSTRTLYSSASRSTDLSYSSFRAARLSMRNRRNDTLDSTRTLYSSASRSTDLSYSSFRAARLSMRNRRNDTLDSTRTLYSSASRSTDLSYSSFRAARLSMRNRRNDTLDSTRTLYSSASRSTDLSYSSFRAARLSMRNRRNDTLDSTRTLYSSASRSTDLSYSSFRA
HUMAN18807	HUMAN18807_249to294	0.89732	0.721998280962	DSAAKEPPAPRRPASLAQRARRFLARLTARSARRRALKARSKSCHNDSAAKEPPAPRRPASLAQRARRFLARLTARSARRRALKARSKSCHNDSAAKEPPAPRRPASLAQRARRFLARLTARSARRRALKARSKSCHNDSAAKEPPAPRRPASLAQRARRFLARLTARSARRRALKARSKSCHNDSAAKEPPAPRRPASLAQRARRFLARLTARSARRRALKARSKSCHNDSAAKEPPAPRRPASLAQRARRFLAR
HUMAN19156	HUMAN19156_23to65	1.07408	0.864219146695	ASFAGFSSAQSRRIAKSINRNSVRSRMPAKSSKMYGTLRKGSVASFAGFSSAQSRRIAKSINRNSVRSRMPAKSSKMYGTLRKGSVASFAGFSSAQSRRIAKSINRNSVRSRMPAKSSKMYGTLRKGSVASFAGFSSAQSRRIAKSINRNSVRSRMPAKSSKMYGTLRKGSVASFAGFSSAQSRRIAKSINRNSVRSRMPAKSSKMYGTLRKGSVASFAGFSSAQSRRIAKSINRNSVRSRMPAKSSKMYGTLRKG
HUMAN19392	HUMAN19392_191to225	1.03934	0.836270733937	KSSSYRYSIPSHRTTQKSYHTGKKSPSVYSRSQYVKSSSYRYSIPSHRTTQKSYHTGKKSPSVYSRSQYVKSSSYRYSIPSHRTTQKSYHTGKKSPSVYSRSQYVKSSSYRYSIPSHRTTQKSYHTGKKSPSVYSRSQYVKSSSYRYSIPSHRTTQKSYHTGKKSPSVYSRSQYVKSSSYRYSIPSHRTTQKSYHTGKKSPSVYSRSQYVKSSSYRYSIPSHRTTQKSYHTGKKSPSVYSRSQYVKSSSYRYSIPS
HUMAN21976	HUMAN21976_14to59	0.920487	0.740638741114	EAPPRQASKPKGYAVSLHYSALSSLARACPEGALSRVGSMFRSKRKEAPPRQASKPKGYAVSLHYSALSSLARACPEGALSRVGSMFRSKRKEAPPRQASKPKGYAVSLHYSALSSLARACPEGALSRVGSMFRSKRKEAPPRQASKPKGYAVSLHYSALSSLARACPEGALSRVGSMFRSKRKEAPPRQASKPKGYAVSLHYSALSSLARACPEGALSRVGSMFRSKRKEAPPRQASKPKGYAVSLHYSALSSLA
HUMAN22371	HUMAN22371_1to32	0.91667	0.737567263508	MFPLARNALSSLKIQSILQSMARHSHVKHSPMFPLARNALSSLKIQSILQSMARHSHVKHSPMFPLARNALSSLKIQSILQSMARHSHVKHSPMFPLARNALSSLKIQSILQSMARHSHVKHSPMFPLARNALSSLKIQSILQSMARHSHVKHSPMFPLARNALSSLKIQSILQSMARHSHVKHSPMFPLARNALSSLKIQSILQSMARHSHVKHSPMFPLARNALSSLKIQSILQSMARHSHVKHSPMFPLARNA
HUMAN27056	HUMAN27056_1to37	0.934714	0.752085755056	SALTRLASFARVGGRLFRSGCARTAGDGGVRHAGGGSALTRLASFARVGGRLFRSGCARTAGDGGVRHAGGGSALTRLASFARVGGRLFRSGCARTAGDGGVRHAGGGSALTRLASFARVGGRLFRSGCARTAGDGGVRHAGGGSALTRLASFARVGGRLFRSGCARTAGDGGVRHAGGGSALTRLASFARVGGRLFRSGCARTAGDGGVRHAGGGSALTRLASFARVGGRLFRSGCARTAGDGGVRHAGGGSALT
HUMAN28721	HUMAN28721_1to30	1.005	0.808642494567	LRFLAPRLLSLQGRTARYSSAAALPSPILLRFLAPRLLSLQGRTARYSSAAALPSPILLRFLAPRLLSLQGRTARYSSAAALPSPILLRFLAPRLLSLQGRTARYSSAAALPSPILLRFLAPRLLSLQGRTARYSSAAALPSPILLRFLAPRLLSLQGRTARYSSAAALPSPILLRFLAPRLLSLQGRTARYSSAAALPSPILLRFLAPRLLSLQGRTARYSSAAALPSPILLRFLAPRLLSLQGRTARYSSAAAL
HUMAN28987	HUMAN28987_1to31	1.1098	0.892961470519	LVLRSALTRALASRTLAPQMCSSFATGPRQLVLRSALTRALASRTLAPQMCSSFATGPRQLVLRSALTRALASRTLAPQMCSSFATGPRQLVLRSALTRALASRTLAPQMCSSFATGPRQLVLRSALTRALASRTLAPQMCSSFATGPRQLVLRSALTRALASRTLAPQMCSSFATGPRQLVLRSALTRALASRTLAPQMCSSFATGPRQLVLRSALTRALASRTLAPQMCSSFATGPRQLVLRSALTRALASRTL
HUMAN29280	HUMAN29280_1to32	1.24283	1.0	LAFAARTVVKPLGFLKPFSLMKASSRFKAHQLAFAARTVVKPLGFLKPFSLMKASSRFKAHQLAFAARTVVKPLGFLKPFSLMKASSRFKAHQLAFAARTVVKPLGFLKPFSLMKASSRFKAHQLAFAARTVVKPLGFLKPFSLMKASSRFKAHQLAFAARTVVKPLGFLKPFSLMKASSRFKAHQLAFAARTVVKPLGFLKPFSLMKASSRFKAHQLAFAARTVVKPLGFLKPFSLMKASSRFKAHQLAFAARTV
HUMAN29659	HUMAN29659_679to711	0.877014	0.705659366784	RLRFTGPRGFITHKFRERLMRKKKEYTDVATGIRLRFTGPRGFITHKFRERLMRKKKEYTDVATGIRLRFTGPRGFITHKFRERLMRKKKEYTDVATGIRLRFTGPRGFITHKFRERLMRKKKEYTDVATGIRLRFTGPRGFITHKFRERLMRKKKEYTDVATGIRLRFTGPRGFITHKFRERLMRKKKEYTDVATGIRLRFTGPRGFITHKFRERLMRKKKEYTDVATGIRLRFTGPRGFITHKFRERLMRKKKE
HUMAN29705	HUMAN29705_316to347	0.975368	0.784797346455	QVRSSVRARRRTTATTFRARSRAPFSRSSHPMQVRSSVRARRRTTATTFRARSRAPFSRSSHPMQVRSSVRARRRTTATTFRARSRAPFSRSSHPMQVRSSVRARRRTTATTFRARSRAPFSRSSHPMQVRSSVRARRRTTATTFRARSRAPFSRSSHPMQVRSSVRARRRTTATTFRARSRAPFSRSSHPMQVRSSVRARRRTTATTFRARSRAPFSRSSHPMQVRSSVRARRRTTATTFRARSRAPFSRSSHPM
HUMAN30163	HUMAN30163_217to277	0.871275	0.701042126972	TLRSHLKSFSMAKGLNARMMRGLSYSLTTSSTHKSSLCKVEIVCPPQSPPKNCTRNSCKISTLRSHLKSFSMAKGLNARMMRGLSYSLTTSSTHKSSLCKVEIVCPPQSPPKNCTRNSCKISTLRSHLKSFSMAKGLNARMMRGLSYSLTTSSTHKSSLCKVEIVCPPQSPPKNCTRNSCKISTLRSHLKSFSMAKGLNARMMRGLSYSLTTSSTHKSSLCKVEIVCPPQSPPKNCTRNSCKISTLRSHLKSFSMA
