## Supplementary File 5 for "Discovering molecular features of intrinsically disordered regions by using evolution for contrastive learning": filter_148_idr_activations.txt

HUMAN20653	HUMAN20653_715to810	1.67467	0.709641185496	QQSIAREPSAPSIPTPAYQSSPAGGHAPTPPTPAPRTMPPTKPQPPARPPPPVLPANRAPSATAPSPVGAGTAAPAPSQTPGSAPPPQAQGPPYPQQSIAREPSAPSIPTPAYQSSPAGGHAPTPPTPAPRTMPPTKPQPPARPPPPVLPANRAPSATAPSPVGAGTAAPAPSQTPGSAPPPQAQGPPYPQQSIAREPSAPSIPTPAYQSSPAGGHAPTPPTPAPRTMPPTKPQPPARPPPPVLPANRAPSATAPS
HUMAN00529	HUMAN00529_474to520	1.8994	0.804871395597	APKSSLKFSPGPCPGPGPGPSPGPGPGPSPGPGPGPSPCPGPSPSPQAPKSSLKFSPGPCPGPGPGPSPGPGPGPSPGPGPGPSPCPGPSPSPQAPKSSLKFSPGPCPGPGPGPSPGPGPGPSPGPGPGPSPCPGPSPSPQAPKSSLKFSPGPCPGPGPGPSPGPGPGPSPGPGPGPSPCPGPSPSPQAPKSSLKFSPGPCPGPGPGPSPGPGPGPSPGPGPGPSPCPGPSPSPQAPKSSLKFSPGPCPGPGPGPS
HUMAN03911	HUMAN03911_1481to1576	1.70721	0.723429584787	CSTSSSPAQTTPPTTSKTTETRASGSSAPSSTPGTVSLSTARTTPAPGTATSVKKTFSTPSPPPVPATSTSSMSTTAPGTSVVSSKPTPTEPSTSSCSTSSSPAQTTPPTTSKTTETRASGSSAPSSTPGTVSLSTARTTPAPGTATSVKKTFSTPSPPPVPATSTSSMSTTAPGTSVVSSKPTPTEPSTSSCSTSSSPAQTTPPTTSKTTETRASGSSAPSSTPGTVSLSTARTTPAPGTATSVKKTFSTPSPPP
HUMAN03911	HUMAN03911_4061to4622	1.76158	0.746468275068	STPVTAPSTPSGRATSPTQSTSSWQKSRTTTLVTTSTTSTPQTSTTSAPTTSTIPASTPSTTSAPTTSTTSAPTTSTTSAPTHRTTSGPTTSTTLAPTTSTTSAPTTSTNSAPTTSTISASTTSTISATSTTSASTASTTSGPGTTPSPVPTTSTTSAPTTSTTSASTASTTSGPGTSLSPVPTTSTTSAPTTSTTSGPGTTPSPVPTTSTTSAPTTSTTSGPGTTPSPVPTTSTTPVSKTSTSHLSVSKTTHSQP
HUMAN03911	HUMAN03911_5101to5140	1.92936	0.817567510909	ACHRPHPTPTTVGPTTVGSTTVGPTTVGSTTVGPTTPPAPACHRPHPTPTTVGPTTVGSTTVGPTTVGSTTVGPTTPPAPACHRPHPTPTTVGPTTVGSTTVGPTTVGSTTVGPTTPPAPACHRPHPTPTTVGPTTVGSTTVGPTTVGSTTVGPTTPPAPACHRPHPTPTTVGPTTVGSTTVGPTTVGSTTVGPTTPPAPACHRPHPTPTTVGPTTVGSTTVGPTTVGSTTVGPTTPPAPACHRPHPTPTTVGPTT
HUMAN04637	HUMAN04637_300to400	1.77461	0.751989757192	ANTTTSPVNATTGPVNAATGPVSATNGPVNTTIHPVNTTTSPVNTTTSPVNVTTGPVNANIGPVNVTTGPVNTTTAPAKATTSCVNAIHTSNVPPNPRTKKANTTTSPVNATTGPVNAATGPVSATNGPVNTTIHPVNTTTSPVNTTTSPVNVTTGPVNANIGPVNVTTGPVNTTTAPAKATTSCVNAIHTSNVPPNPRTKKANTTTSPVNATTGPVNAATGPVSATNGPVNTTIHPVNTTTSPVNTTTSPVNVTT
HUMAN05480	HUMAN05480_181to215	1.97466	0.836762167805	LDSSAAPTPQAAPAPTPAATASPPTPSAQAPGSSYLDSSAAPTPQAAPAPTPAATASPPTPSAQAPGSSYLDSSAAPTPQAAPAPTPAATASPPTPSAQAPGSSYLDSSAAPTPQAAPAPTPAATASPPTPSAQAPGSSYLDSSAAPTPQAAPAPTPAATASPPTPSAQAPGSSYLDSSAAPTPQAAPAPTPAATASPPTPSAQAPGSSYLDSSAAPTPQAAPAPTPAATASPPTPSAQAPGSSYLDSSAAPTPQA
HUMAN05480	HUMAN05480_308to351	1.82947	0.77523833694	PTEVTDLKPQVPPPTPPPVAAVPPTPQPLAPTPSAPCPATPAGPPTEVTDLKPQVPPPTPPPVAAVPPTPQPLAPTPSAPCPATPAGPPTEVTDLKPQVPPPTPPPVAAVPPTPQPLAPTPSAPCPATPAGPPTEVTDLKPQVPPPTPPPVAAVPPTPQPLAPTPSAPCPATPAGPPTEVTDLKPQVPPPTPPPVAAVPPTPQPLAPTPSAPCPATPAGPPTEVTDLKPQVPPPTPPPVAAVPPTPQPLAPTPSAP
HUMAN07886	HUMAN07886_186to216	1.77654	0.752808603943	RGETRCEQDRPSPTTAPPAPPSPSPSPVPKSRGETRCEQDRPSPTTAPPAPPSPSPSPVPKSRGETRCEQDRPSPTTAPPAPPSPSPSPVPKSRGETRCEQDRPSPTTAPPAPPSPSPSPVPKSRGETRCEQDRPSPTTAPPAPPSPSPSPVPKSRGETRCEQDRPSPTTAPPAPPSPSPSPVPKSRGETRCEQDRPSPTTAPPAPPSPSPSPVPKSRGETRCEQDRPSPTTAPPAPPSPSPSPVPKSRGETRCEQ
HUMAN08755	HUMAN08755_366to403	1.82421	0.77300921483	GLPLFTPAPSTASPTTQPPTLSIPNPSRSYTPPTPTTSGLPLFTPAPSTASPTTQPPTLSIPNPSRSYTPPTPTTSGLPLFTPAPSTASPTTQPPTLSIPNPSRSYTPPTPTTSGLPLFTPAPSTASPTTQPPTLSIPNPSRSYTPPTPTTSGLPLFTPAPSTASPTTQPPTLSIPNPSRSYTPPTPTTSGLPLFTPAPSTASPTTQPPTLSIPNPSRSYTPPTPTTSGLPLFTPAPSTASPTTQPPTLSIPNPSR
HUMAN12018	HUMAN12018_565to598	2.15237	0.912065355791	HGTSPGACPPPRSQTPSPPTDSPRHASPGELGTTHGTSPGACPPPRSQTPSPPTDSPRHASPGELGTTHGTSPGACPPPRSQTPSPPTDSPRHASPGELGTTHGTSPGACPPPRSQTPSPPTDSPRHASPGELGTTHGTSPGACPPPRSQTPSPPTDSPRHASPGELGTTHGTSPGACPPPRSQTPSPPTDSPRHASPGELGTTHGTSPGACPPPRSQTPSPPTDSPRHASPGELGTTHGTSPGACPPPRSQTPSP
HUMAN12632	HUMAN12632_366to416	1.85205	0.784807174977	NLPSNPCATTNACSKPIGPCLSNPCTSCVPPAPCTPCAPRPRCGPCNSFVRNLPSNPCATTNACSKPIGPCLSNPCTSCVPPAPCTPCAPRPRCGPCNSFVRNLPSNPCATTNACSKPIGPCLSNPCTSCVPPAPCTPCAPRPRCGPCNSFVRNLPSNPCATTNACSKPIGPCLSNPCTSCVPPAPCTPCAPRPRCGPCNSFVRNLPSNPCATTNACSKPIGPCLSNPCTSCVPPAPCTPCAPRPRCGPCNSFVRN
HUMAN12633	HUMAN12633_414to449	1.71781	0.72792116885	KLPCNPCSTPASCTSCPSCGPVTGGSPSGHGASMGRKLPCNPCSTPASCTSCPSCGPVTGGSPSGHGASMGRKLPCNPCSTPASCTSCPSCGPVTGGSPSGHGASMGRKLPCNPCSTPASCTSCPSCGPVTGGSPSGHGASMGRKLPCNPCSTPASCTSCPSCGPVTGGSPSGHGASMGRKLPCNPCSTPASCTSCPSCGPVTGGSPSGHGASMGRKLPCNPCSTPASCTSCPSCGPVTGGSPSGHGASMGRKLPC
HUMAN12634	HUMAN12634_413to456	1.74907	0.741166330759	CKLPCNPCSTSPSCVTAPCAPRPSCGPCTTCGPTCGASTTGSRFCKLPCNPCSTSPSCVTAPCAPRPSCGPCTTCGPTCGASTTGSRFCKLPCNPCSTSPSCVTAPCAPRPSCGPCTTCGPTCGASTTGSRFCKLPCNPCSTSPSCVTAPCAPRPSCGPCTTCGPTCGASTTGSRFCKLPCNPCSTSPSCVTAPCAPRPSCGPCTTCGPTCGASTTGSRFCKLPCNPCSTSPSCVTAPCAPRPSCGPCTTCGPTCG
HUMAN12635	HUMAN12635_405to448	1.93502	0.819963685839	CKLPCNPCSTPSCTTCVPSPCVPRTVCVPRTVGMPCSPCPQGRYCKLPCNPCSTPSCTTCVPSPCVPRTVCVPRTVGMPCSPCPQGRYCKLPCNPCSTPSCTTCVPSPCVPRTVCVPRTVGMPCSPCPQGRYCKLPCNPCSTPSCTTCVPSPCVPRTVCVPRTVGMPCSPCPQGRYCKLPCNPCSTPSCTTCVPSPCVPRTVCVPRTVGMPCSPCPQGRYCKLPCNPCSTPSCTTCVPSPCVPRTVCVPRTVGMPC
HUMAN13370	HUMAN13370_83to114	1.77568	0.752445351198	SGPGSGPGPAPALAPEPSAPSALPSVPEPSAPSGPGSGPGPAPALAPEPSAPSALPSVPEPSAPSGPGSGPGPAPALAPEPSAPSALPSVPEPSAPSGPGSGPGPAPALAPEPSAPSALPSVPEPSAPSGPGSGPGPAPALAPEPSAPSALPSVPEPSAPSGPGSGPGPAPALAPEPSAPSALPSVPEPSAPSGPGSGPGPAPALAPEPSAPSALPSVPEPSAPSGPGSGPGPAPALAPEPSAPSALPSVPEPSAP
HUMAN13404	HUMAN13404_1to55	1.7534	0.743003558169	ADPAAPTPAAPAPAQAPAPAPEAVPAPAAAPVPAPAPASDSASGPSSDSGPEAGADPAAPTPAAPAPAQAPAPAPEAVPAPAAAPVPAPAPASDSASGPSSDSGPEAGADPAAPTPAAPAPAQAPAPAPEAVPAPAAAPVPAPAPASDSASGPSSDSGPEAGADPAAPTPAAPAPAQAPAPAPEAVPAPAAAPVPAPAPASDSASGPSSDSGPEAGADPAAPTPAAPAPAQAPAPAPEAVPAPAAAPVPAPAPASD
HUMAN14849	HUMAN14849_400to472	1.77166	0.750741533675	DPSAGPATSPPLSTTTTARPTPLTSTASPAATTPLRRAPLTTHPVGAINQLGPDLPPATAPVPSTRRPPAPNLDPSAGPATSPPLSTTTTARPTPLTSTASPAATTPLRRAPLTTHPVGAINQLGPDLPPATAPVPSTRRPPAPNLDPSAGPATSPPLSTTTTARPTPLTSTASPAATTPLRRAPLTTHPVGAINQLGPDLPPATAPVPSTRRPPAPNLDPSAGPATSPPLSTTTTARPTPLTSTASPAATTPLRR
HUMAN15933	HUMAN15933_312to365	1.80186	0.763538577785	DPEEDGSPDPEPSPEPEPKPSLEPNTSLEREPRPNSSPSPSPGQASETPHPRPSDPEEDGSPDPEPSPEPEPKPSLEPNTSLEREPRPNSSPSPSPGQASETPHPRPSDPEEDGSPDPEPSPEPEPKPSLEPNTSLEREPRPNSSPSPSPGQASETPHPRPSDPEEDGSPDPEPSPEPEPKPSLEPNTSLEREPRPNSSPSPSPGQASETPHPRPSDPEEDGSPDPEPSPEPEPKPSLEPNTSLEREPRPNSSPSP
HUMAN16054	HUMAN16054_595to648	1.75621	0.744195609102	APPAEPHSPSPTASPLPLSPTRAPPTPPPSTDTAPQPDSSLEILPEEEDEGADSAPPAEPHSPSPTASPLPLSPTRAPPTPPPSTDTAPQPDSSLEILPEEEDEGADSAPPAEPHSPSPTASPLPLSPTRAPPTPPPSTDTAPQPDSSLEILPEEEDEGADSAPPAEPHSPSPTASPLPLSPTRAPPTPPPSTDTAPQPDSSLEILPEEEDEGADSAPPAEPHSPSPTASPLPLSPTRAPPTPPPSTDTAPQPDSS
HUMAN16512	HUMAN16512_1to31	1.75102	0.741995432037	LPRPKAPASPRRPQTPTPSEQDADPGPASPLPRPKAPASPRRPQTPTPSEQDADPGPASPLPRPKAPASPRRPQTPTPSEQDADPGPASPLPRPKAPASPRRPQTPTPSEQDADPGPASPLPRPKAPASPRRPQTPTPSEQDADPGPASPLPRPKAPASPRRPQTPTPSEQDADPGPASPLPRPKAPASPRRPQTPTPSEQDADPGPASPLPRPKAPASPRRPQTPTPSEQDADPGPASPLPRPKAPASPRRPQTP
HUMAN17264	HUMAN17264_135to173	1.68439	0.713759514863	AKPTTTPAPRPPTPAPTIASQPLSLRPEACRPAAGGAVHAKPTTTPAPRPPTPAPTIASQPLSLRPEACRPAAGGAVHAKPTTTPAPRPPTPAPTIASQPLSLRPEACRPAAGGAVHAKPTTTPAPRPPTPAPTIASQPLSLRPEACRPAAGGAVHAKPTTTPAPRPPTPAPTIASQPLSLRPEACRPAAGGAVHAKPTTTPAPRPPTPAPTIASQPLSLRPEACRPAAGGAVHAKPTTTPAPRPPTPAPTIASQP
HUMAN19103	HUMAN19103_448to513	1.89415	0.802644294083	EPEPRPPTTTTPQPTAPPTVCPTGPPTVHPSERPTAGPTGPPSAGPTGPPTAGPSTATTVPLSPVDEPEPRPPTTTTPQPTAPPTVCPTGPPTVHPSERPTAGPTGPPSAGPTGPPTAGPSTATTVPLSPVDEPEPRPPTTTTPQPTAPPTVCPTGPPTVHPSERPTAGPTGPPSAGPTGPPTAGPSTATTVPLSPVDEPEPRPPTTTTPQPTAPPTVCPTGPPTVHPSERPTAGPTGPPSAGPTGPPTAGPSTAT
HUMAN19932	HUMAN19932_18to48	1.95098	0.826728946167	GPDTKGKGAPPAGTSPSPGTTLAPTTVPITSGPDTKGKGAPPAGTSPSPGTTLAPTTVPITSGPDTKGKGAPPAGTSPSPGTTLAPTTVPITSGPDTKGKGAPPAGTSPSPGTTLAPTTVPITSGPDTKGKGAPPAGTSPSPGTTLAPTTVPITSGPDTKGKGAPPAGTSPSPGTTLAPTTVPITSGPDTKGKGAPPAGTSPSPGTTLAPTTVPITSGPDTKGKGAPPAGTSPSPGTTLAPTTVPITSGPDTKGKG
HUMAN25099	HUMAN25099_79to118	1.74661	0.740123905001	PPTPSPGCTTPLSPSSFSPPRPRTGLPQGKKSPPHMKTFTPPTPSPGCTTPLSPSSFSPPRPRTGLPQGKKSPPHMKTFTPPTPSPGCTTPLSPSSFSPPRPRTGLPQGKKSPPHMKTFTPPTPSPGCTTPLSPSSFSPPRPRTGLPQGKKSPPHMKTFTPPTPSPGCTTPLSPSSFSPPRPRTGLPQGKKSPPHMKTFTPPTPSPGCTTPLSPSSFSPPRPRTGLPQGKKSPPHMKTFTPPTPSPGCTTPLSPSS
HUMAN25709	HUMAN25709_1to35	1.86591	0.790679382146	EDAGAAGPGPEPEPEPEPEPEPAPEPEPEPKPGAEDAGAAGPGPEPEPEPEPEPEPAPEPEPEPKPGAEDAGAAGPGPEPEPEPEPEPEPAPEPEPEPKPGAEDAGAAGPGPEPEPEPEPEPEPAPEPEPEPKPGAEDAGAAGPGPEPEPEPEPEPEPAPEPEPEPKPGAEDAGAAGPGPEPEPEPEPEPEPAPEPEPEPKPGAEDAGAAGPGPEPEPEPEPEPEPAPEPEPEPKPGAEDAGAAGPGPEPEPEPEP
HUMAN27402	HUMAN27402_1160to1206	1.68682	0.714789160348	AGPGPAPAPAPAPAPAAAAPPCSSAAPPAGGTLSPAAGPASPEGPREAGPGPAPAPAPAPAPAAAAPPCSSAAPPAGGTLSPAAGPASPEGPREAGPGPAPAPAPAPAPAAAAPPCSSAAPPAGGTLSPAAGPASPEGPREAGPGPAPAPAPAPAPAAAAPPCSSAAPPAGGTLSPAAGPASPEGPREAGPGPAPAPAPAPAPAAAAPPCSSAAPPAGGTLSPAAGPASPEGPREAGPGPAPAPAPAPAPAAAAPP
HUMAN28109	HUMAN28109_203to250	2.35988	1.0	YPCTSPCSPCSPCSPCNPCSPCNPCSPYDPCNPCYPCGSRFSCRKMILYPCTSPCSPCSPCSPCNPCSPCNPCSPYDPCNPCYPCGSRFSCRKMILYPCTSPCSPCSPCSPCNPCSPCNPCSPYDPCNPCYPCGSRFSCRKMILYPCTSPCSPCSPCSPCNPCSPCNPCSPYDPCNPCYPCGSRFSCRKMILYPCTSPCSPCSPCSPCNPCSPCNPCSPYDPCNPCYPCGSRFSCRKMILYPCTSPCSPCSPCSPC
