## Supplementary File 5 for "Discovering molecular features of intrinsically disordered regions by using evolution for contrastive learning": filter_149_idr_activations.txt

HUMAN00766	HUMAN00766_112to144	1.86872	0.753965931572	AQLRVELEEVEFEMPRDRRRLEQELCQLEKRKLAQLRVELEEVEFEMPRDRRRLEQELCQLEKRKLAQLRVELEEVEFEMPRDRRRLEQELCQLEKRKLAQLRVELEEVEFEMPRDRRRLEQELCQLEKRKLAQLRVELEEVEFEMPRDRRRLEQELCQLEKRKLAQLRVELEEVEFEMPRDRRRLEQELCQLEKRKLAQLRVELEEVEFEMPRDRRRLEQELCQLEKRKLAQLRVELEEVEFEMPRDRRRLEQEL
HUMAN01196	HUMAN01196_387to446	1.44398	0.582599566011	RNLAKQKAEAQRRLYGQNSIKRLLPGSSDWEQQRHQLERRKEELKERLAQVRKQISREEHRNLAKQKAEAQRRLYGQNSIKRLLPGSSDWEQQRHQLERRKEELKERLAQVRKQISREEHRNLAKQKAEAQRRLYGQNSIKRLLPGSSDWEQQRHQLERRKEELKERLAQVRKQISREEHRNLAKQKAEAQRRLYGQNSIKRLLPGSSDWEQQRHQLERRKEELKERLAQVRKQISREEHRNLAKQKAEAQRRLYG
HUMAN02575	HUMAN02575_188to237	2.47852	1.0	KKRKEEEERRRREEEERERLQKEEEKRRREEEERLRREEEERRRIEEERLKKRKEEEERRRREEEERERLQKEEEKRRREEEERLRREEEERRRIEEERLKKRKEEEERRRREEEERERLQKEEEKRRREEEERLRREEEERRRIEEERLKKRKEEEERRRREEEERERLQKEEEKRRREEEERLRREEEERRRIEEERLKKRKEEEERRRREEEERERLQKEEEKRRREEEERLRREEEERRRIEEERLKKRKEE
HUMAN04165	HUMAN04165_316to349	2.13859	0.862850441713	HKEARQRRKELRKKQLAEQEELERQMKELQAANEHKEARQRRKELRKKQLAEQEELERQMKELQAANEHKEARQRRKELRKKQLAEQEELERQMKELQAANEHKEARQRRKELRKKQLAEQEELERQMKELQAANEHKEARQRRKELRKKQLAEQEELERQMKELQAANEHKEARQRRKELRKKQLAEQEELERQMKELQAANEHKEARQRRKELRKKQLAEQEELERQMKELQAANEHKEARQRRKELRKKQLAE
HUMAN08462	HUMAN08462_997to1032	1.63793	0.660848665203	KEEEERRARMEAQLKEQRERERKMRKAKENSEESGEKEEEERRARMEAQLKEQRERERKMRKAKENSEESGEKEEEERRARMEAQLKEQRERERKMRKAKENSEESGEKEEEERRARMEAQLKEQRERERKMRKAKENSEESGEKEEEERRARMEAQLKEQRERERKMRKAKENSEESGEKEEEERRARMEAQLKEQRERERKMRKAKENSEESGEKEEEERRARMEAQLKEQRERERKMRKAKENSEESGEKEEE
HUMAN10908	HUMAN10908_687to716	2.02304	0.8162272624	VQLMAAERKAKAEVDELRSRIRELEERDRRVQLMAAERKAKAEVDELRSRIRELEERDRRVQLMAAERKAKAEVDELRSRIRELEERDRRVQLMAAERKAKAEVDELRSRIRELEERDRRVQLMAAERKAKAEVDELRSRIRELEERDRRVQLMAAERKAKAEVDELRSRIRELEERDRRVQLMAAERKAKAEVDELRSRIRELEERDRRVQLMAAERKAKAEVDELRSRIRELEERDRRVQLMAAERKAKAEVDE
HUMAN11116	HUMAN11116_258to294	1.56954	0.633258609886	FEQEQEVKKQQEIRAQEKKRLREEEERLMEAEKAKPDFEQEQEVKKQQEIRAQEKKRLREEEERLMEAEKAKPDFEQEQEVKKQQEIRAQEKKRLREEEERLMEAEKAKPDFEQEQEVKKQQEIRAQEKKRLREEEERLMEAEKAKPDFEQEQEVKKQQEIRAQEKKRLREEEERLMEAEKAKPDFEQEQEVKKQQEIRAQEKKRLREEEERLMEAEKAKPDFEQEQEVKKQQEIRAQEKKRLREEEERLMEAEKA
HUMAN12556	HUMAN12556_129to159	1.44742	0.583986826818	SKRVAKRKLIEQNRERRRKEEMIRSLQQRPESKRVAKRKLIEQNRERRRKEEMIRSLQQRPESKRVAKRKLIEQNRERRRKEEMIRSLQQRPESKRVAKRKLIEQNRERRRKEEMIRSLQQRPESKRVAKRKLIEQNRERRRKEEMIRSLQQRPESKRVAKRKLIEQNRERRRKEEMIRSLQQRPESKRVAKRKLIEQNRERRRKEEMIRSLQQRPESKRVAKRKLIEQNRERRRKEEMIRSLQQRPESKRVAKRK
HUMAN13156	HUMAN13156_426to483	1.76673	0.712815032726	QEAAQSRREEKKRAEKERIMNEEDPEKQRRLEEAALRREQKKLEKKQMKMKQIKVKAMQEAAQSRREEKKRAEKERIMNEEDPEKQRRLEEAALRREQKKLEKKQMKMKQIKVKAMQEAAQSRREEKKRAEKERIMNEEDPEKQRRLEEAALRREQKKLEKKQMKMKQIKVKAMQEAAQSRREEKKRAEKERIMNEEDPEKQRRLEEAALRREQKKLEKKQMKMKQIKVKAMQEAAQSRREEKKRAEKERIMNEED
HUMAN14862	HUMAN14862_94to137	1.62312	0.654873194272	DYVMRMKEFERERRLLQRKKRREKKAAELAKGQGPGEVDPKVALDYVMRMKEFERERRLLQRKKRREKKAAELAKGQGPGEVDPKVALDYVMRMKEFERERRLLQRKKRREKKAAELAKGQGPGEVDPKVALDYVMRMKEFERERRLLQRKKRREKKAAELAKGQGPGEVDPKVALDYVMRMKEFERERRLLQRKKRREKKAAELAKGQGPGEVDPKVALDYVMRMKEFERERRLLQRKKRREKKAAELAKGQGPG
HUMAN15893	HUMAN15893_449to478	1.54463	0.623208123462	NMIEPRERAKFKRKYKVKLVEKRAFREIQLNMIEPRERAKFKRKYKVKLVEKRAFREIQLNMIEPRERAKFKRKYKVKLVEKRAFREIQLNMIEPRERAKFKRKYKVKLVEKRAFREIQLNMIEPRERAKFKRKYKVKLVEKRAFREIQLNMIEPRERAKFKRKYKVKLVEKRAFREIQLNMIEPRERAKFKRKYKVKLVEKRAFREIQLNMIEPRERAKFKRKYKVKLVEKRAFREIQLNMIEPRERAKFKRKYK
HUMAN17773	HUMAN17773_957to1044	1.89358	0.763996553949	KELRAQQILEAKKKKKEEAANAKLLEAEKRIKEKEMRRQQAVLLKHQERERRRQHMMLMKAMEARKKAEEKERLKQEKRDEKRLNKERKELRAQQILEAKKKKKEEAANAKLLEAEKRIKEKEMRRQQAVLLKHQERERRRQHMMLMKAMEARKKAEEKERLKQEKRDEKRLNKERKELRAQQILEAKKKKKEEAANAKLLEAEKRIKEKEMRRQQAVLLKHQERERRRQHMMLMKAMEARKKAEEKERLKQEKRD
HUMAN20227	HUMAN20227_233to283	1.43069	0.5772373795	EHRRKYERKREEREIKERIERVKKAREEHERAQREEEARRQSGAQYGSFPGEHRRKYERKREEREIKERIERVKKAREEHERAQREEEARRQSGAQYGSFPGEHRRKYERKREEREIKERIERVKKAREEHERAQREEEARRQSGAQYGSFPGEHRRKYERKREEREIKERIERVKKAREEHERAQREEEARRQSGAQYGSFPGEHRRKYERKREEREIKERIERVKKAREEHERAQREEEARRQSGAQYGSFPGE
HUMAN24275	HUMAN24275_307to358	1.71353	0.691354118149	KERKKREERERKRRKEEEVQQQKLAEERRRQNLQEEKERKLECLPPEPSPDDKERKKREERERKRRKEEEVQQQKLAEERRRQNLQEEKERKLECLPPEPSPDDKERKKREERERKRRKEEEVQQQKLAEERRRQNLQEEKERKLECLPPEPSPDDKERKKREERERKRRKEEEVQQQKLAEERRRQNLQEEKERKLECLPPEPSPDDKERKKREERERKRRKEEEVQQQKLAEERRRQNLQEEKERKLECLPPEP
HUMAN25378	HUMAN25378_104to144	1.9079	0.769774827317	EKDRQRKKSHLRAQMENPDLDLEEQQRIDRELRRLEEQKRIEKDRQRKKSHLRAQMENPDLDLEEQQRIDRELRRLEEQKRIEKDRQRKKSHLRAQMENPDLDLEEQQRIDRELRRLEEQKRIEKDRQRKKSHLRAQMENPDLDLEEQQRIDRELRRLEEQKRIEKDRQRKKSHLRAQMENPDLDLEEQQRIDRELRRLEEQKRIEKDRQRKKSHLRAQMENPDLDLEEQQRIDRELRRLEEQKRIEKDRQRKKSH
HUMAN25663	HUMAN25663_168to200	1.43805	0.58020380801	NEPKTEDEELLERQREKCLRKRIWEKIALRKKENEPKTEDEELLERQREKCLRKRIWEKIALRKKENEPKTEDEELLERQREKCLRKRIWEKIALRKKENEPKTEDEELLERQREKCLRKRIWEKIALRKKENEPKTEDEELLERQREKCLRKRIWEKIALRKKENEPKTEDEELLERQREKCLRKRIWEKIALRKKENEPKTEDEELLERQREKCLRKRIWEKIALRKKENEPKTEDEELLERQREKCLRKRIWE
HUMAN26779	HUMAN26779_289to324	1.68298	0.679028164237	AKKEAEKKAKAEAKRKEQEAKEKQRQAELEAARLAKAKKEAEKKAKAEAKRKEQEAKEKQRQAELEAARLAKAKKEAEKKAKAEAKRKEQEAKEKQRQAELEAARLAKAKKEAEKKAKAEAKRKEQEAKEKQRQAELEAARLAKAKKEAEKKAKAEAKRKEQEAKEKQRQAELEAARLAKAKKEAEKKAKAEAKRKEQEAKEKQRQAELEAARLAKAKKEAEKKAKAEAKRKEQEAKEKQRQAELEAARLAKAKKE
HUMAN28038	HUMAN28038_270to299	1.81473	0.732183584967	LEEELLRAKIEVEKLKAIRLRHDLPEYNSLLEEELLRAKIEVEKLKAIRLRHDLPEYNSLLEEELLRAKIEVEKLKAIRLRHDLPEYNSLLEEELLRAKIEVEKLKAIRLRHDLPEYNSLLEEELLRAKIEVEKLKAIRLRHDLPEYNSLLEEELLRAKIEVEKLKAIRLRHDLPEYNSLLEEELLRAKIEVEKLKAIRLRHDLPEYNSLLEEELLRAKIEVEKLKAIRLRHDLPEYNSLLEEELLRAKIEVEKLK
HUMAN28974	HUMAN28974_661to690	1.8777	0.757590134196	VQLMAAEKKSKAELEDLRQRLKDLEDKEKKVQLMAAEKKSKAELEDLRQRLKDLEDKEKKVQLMAAEKKSKAELEDLRQRLKDLEDKEKKVQLMAAEKKSKAELEDLRQRLKDLEDKEKKVQLMAAEKKSKAELEDLRQRLKDLEDKEKKVQLMAAEKKSKAELEDLRQRLKDLEDKEKKVQLMAAEKKSKAELEDLRQRLKDLEDKEKKVQLMAAEKKSKAELEDLRQRLKDLEDKEKKVQLMAAEKKSKAELED
HUMAN30018	HUMAN30018_305to392	1.80983	0.730204394793	HEHQVMLMRQDLMRRQEELRRMEELHNQEVQKRKQLELRQEEERRRREEEMRRQQEEMMRRQQEGFKGTFPDAREQEIRMGQMAMGGAHEHQVMLMRQDLMRRQEELRRMEELHNQEVQKRKQLELRQEEERRRREEEMRRQQEEMMRRQQEGFKGTFPDAREQEIRMGQMAMGGAHEHQVMLMRQDLMRRQEELRRMEELHNQEVQKRKQLELRQEEERRRREEEMRRQQEEMMRRQQEGFKGTFPDAREQEIRM
