## Supplementary File 5 for "Discovering molecular features of intrinsically disordered regions by using evolution for contrastive learning": filter_150_idr_activations.txt

HUMAN15331	HUMAN15331_119to174	1.08311	0.700571209942	KADADGPPCGIPAPQGISSLTSAVPRPRGKLAGLLRTFMRSRPSRQRLRQRGILRKADADGPPCGIPAPQGISSLTSAVPRPRGKLAGLLRTFMRSRPSRQRLRQRGILRKADADGPPCGIPAPQGISSLTSAVPRPRGKLAGLLRTFMRSRPSRQRLRQRGILRKADADGPPCGIPAPQGISSLTSAVPRPRGKLAGLLRTFMRSRPSRQRLRQRGILRKADADGPPCGIPAPQGISSLTSAVPRPRGKLAGLLR
HUMAN00738	HUMAN00738_228to257	1.32919	0.859737853028	KAAAAAQKQAKRRNPDSPAKAIPKTLKDSQKAAAAAQKQAKRRNPDSPAKAIPKTLKDSQKAAAAAQKQAKRRNPDSPAKAIPKTLKDSQKAAAAAQKQAKRRNPDSPAKAIPKTLKDSQKAAAAAQKQAKRRNPDSPAKAIPKTLKDSQKAAAAAQKQAKRRNPDSPAKAIPKTLKDSQKAAAAAQKQAKRRNPDSPAKAIPKTLKDSQKAAAAAQKQAKRRNPDSPAKAIPKTLKDSQKAAAAAQKQAKRRNPD
HUMAN02023	HUMAN02023_178to214	1.27354	0.823740623605	VVRYCWLRRQAALQRRLSAMEKGKLHKPGKDASKRGRVVRYCWLRRQAALQRRLSAMEKGKLHKPGKDASKRGRVVRYCWLRRQAALQRRLSAMEKGKLHKPGKDASKRGRVVRYCWLRRQAALQRRLSAMEKGKLHKPGKDASKRGRVVRYCWLRRQAALQRRLSAMEKGKLHKPGKDASKRGRVVRYCWLRRQAALQRRLSAMEKGKLHKPGKDASKRGRVVRYCWLRRQAALQRRLSAMEKGKLHKPGKDASK
HUMAN02429	HUMAN02429_367to400	1.13413	0.733572788999	YEQIKIKKIEDASNPLLLKRRKKARALEAAALAHYEQIKIKKIEDASNPLLLKRRKKARALEAAALAHYEQIKIKKIEDASNPLLLKRRKKARALEAAALAHYEQIKIKKIEDASNPLLLKRRKKARALEAAALAHYEQIKIKKIEDASNPLLLKRRKKARALEAAALAHYEQIKIKKIEDASNPLLLKRRKKARALEAAALAHYEQIKIKKIEDASNPLLLKRRKKARALEAAALAHYEQIKIKKIEDASNPLLL
HUMAN02529	HUMAN02529_1to32	1.13052	0.731236010538	LRTSTPNLCGGLHCRAPWLSSGILCLCLIFLLRTSTPNLCGGLHCRAPWLSSGILCLCLIFLLRTSTPNLCGGLHCRAPWLSSGILCLCLIFLLRTSTPNLCGGLHCRAPWLSSGILCLCLIFLLRTSTPNLCGGLHCRAPWLSSGILCLCLIFLLRTSTPNLCGGLHCRAPWLSSGILCLCLIFLLRTSTPNLCGGLHCRAPWLSSGILCLCLIFLLRTSTPNLCGGLHCRAPWLSSGILCLCLIFLLRTSTPNL
HUMAN04361	HUMAN04361_218to259	1.33394	0.86281292271	RRGLKRKSLQPNLQLSKKLKTVLDQARQARQHKRRAQARISSRRGLKRKSLQPNLQLSKKLKTVLDQARQARQHKRRAQARISSRRGLKRKSLQPNLQLSKKLKTVLDQARQARQHKRRAQARISSRRGLKRKSLQPNLQLSKKLKTVLDQARQARQHKRRAQARISSRRGLKRKSLQPNLQLSKKLKTVLDQARQARQHKRRAQARISSRRGLKRKSLQPNLQLSKKLKTVLDQARQARQHKRRAQARISSRRGL
HUMAN07416	HUMAN07416_1281to1310	1.11844	0.7234228461	LQARQRLARRKRQRLESAEGVLRPGAIRDGLQARQRLARRKRQRLESAEGVLRPGAIRDGLQARQRLARRKRQRLESAEGVLRPGAIRDGLQARQRLARRKRQRLESAEGVLRPGAIRDGLQARQRLARRKRQRLESAEGVLRPGAIRDGLQARQRLARRKRQRLESAEGVLRPGAIRDGLQARQRLARRKRQRLESAEGVLRPGAIRDGLQARQRLARRKRQRLESAEGVLRPGAIRDGLQARQRLARRKRQRLE
HUMAN07987	HUMAN07987_1744to1781	1.15637	0.747955550165	ALTARLRRLVTAYQRSYKREQMKIEAAERGDRRRRRCEALTARLRRLVTAYQRSYKREQMKIEAAERGDRRRRRCEALTARLRRLVTAYQRSYKREQMKIEAAERGDRRRRRCEALTARLRRLVTAYQRSYKREQMKIEAAERGDRRRRRCEALTARLRRLVTAYQRSYKREQMKIEAAERGDRRRRRCEALTARLRRLVTAYQRSYKREQMKIEAAERGDRRRRRCEALTARLRRLVTAYQRSYKREQMKIEAAE
HUMAN08340	HUMAN08340_1to65	1.18972	0.769527764261	LLFLSVPQPRPPGARTRAGAARVARWRRLRLQQLRRLRGLLRVLRGRPGAGSRRRGRMALCGQALLFLSVPQPRPPGARTRAGAARVARWRRLRLQQLRRLRGLLRVLRGRPGAGSRRRGRMALCGQALLFLSVPQPRPPGARTRAGAARVARWRRLRLQQLRRLRGLLRVLRGRPGAGSRRRGRMALCGQALLFLSVPQPRPPGARTRAGAARVARWRRLRLQQLRRLRGLLRVLRGRPGAGSRRRGRMALCGQA
HUMAN09322	HUMAN09322_1to33	1.0898	0.704896555569	ALRRSMGRPGLPPLPLPPPPRLGLLLAALASLALRRSMGRPGLPPLPLPPPPRLGLLLAALASLALRRSMGRPGLPPLPLPPPPRLGLLLAALASLALRRSMGRPGLPPLPLPPPPRLGLLLAALASLALRRSMGRPGLPPLPLPPPPRLGLLLAALASLALRRSMGRPGLPPLPLPPPPRLGLLLAALASLALRRSMGRPGLPPLPLPPPPRLGLLLAALASLALRRSMGRPGLPPLPLPPPPRLGLLLAALASL
HUMAN10653	HUMAN10653_1to30	1.11265	0.719679805989	ATKRLARQLGLIRRKSIAPANGNLGRSKSATKRLARQLGLIRRKSIAPANGNLGRSKSATKRLARQLGLIRRKSIAPANGNLGRSKSATKRLARQLGLIRRKSIAPANGNLGRSKSATKRLARQLGLIRRKSIAPANGNLGRSKSATKRLARQLGLIRRKSIAPANGNLGRSKSATKRLARQLGLIRRKSIAPANGNLGRSKSATKRLARQLGLIRRKSIAPANGNLGRSKSATKRLARQLGLIRRKSIAPANGNL
HUMAN10707	HUMAN10707_1to33	1.13436	0.733718056953	AALLRRLLQRERPSAASGRPVGRREANLGTDAAALLRRLLQRERPSAASGRPVGRREANLGTDAAALLRRLLQRERPSAASGRPVGRREANLGTDAAALLRRLLQRERPSAASGRPVGRREANLGTDAAALLRRLLQRERPSAASGRPVGRREANLGTDAAALLRRLLQRERPSAASGRPVGRREANLGTDAAALLRRLLQRERPSAASGRPVGRREANLGTDAAALLRRLLQRERPSAASGRPVGRREANLGTDA
HUMAN11265	HUMAN11265_1to36	1.43888	0.930685287695	MRCCRRRCCCRQPPHALRPLLLLPLVLLPPLAAAAMRCCRRRCCCRQPPHALRPLLLLPLVLLPPLAAAAMRCCRRRCCCRQPPHALRPLLLLPLVLLPPLAAAAMRCCRRRCCCRQPPHALRPLLLLPLVLLPPLAAAAMRCCRRRCCCRQPPHALRPLLLLPLVLLPPLAAAAMRCCRRRCCCRQPPHALRPLLLLPLVLLPPLAAAAMRCCRRRCCCRQPPHALRPLLLLPLVLLPPLAAAAMRCCRRRCCCR
HUMAN14482	HUMAN14482_179to208	1.32309	0.855791484044	ARRVKKARERLAKALQADRLARQAEMLTGGARRVKKARERLAKALQADRLARQAEMLTGGARRVKKARERLAKALQADRLARQAEMLTGGARRVKKARERLAKALQADRLARQAEMLTGGARRVKKARERLAKALQADRLARQAEMLTGGARRVKKARERLAKALQADRLARQAEMLTGGARRVKKARERLAKALQADRLARQAEMLTGGARRVKKARERLAKALQADRLARQAEMLTGGARRVKKARERLAKALQ
HUMAN14484	HUMAN14484_169to208	1.38396	0.895163494687	LVTPADIRRQARRVKKARERLAKALQADRLARRAEMLTGGLVTPADIRRQARRVKKARERLAKALQADRLARRAEMLTGGLVTPADIRRQARRVKKARERLAKALQADRLARRAEMLTGGLVTPADIRRQARRVKKARERLAKALQADRLARRAEMLTGGLVTPADIRRQARRVKKARERLAKALQADRLARRAEMLTGGLVTPADIRRQARRVKKARERLAKALQADRLARRAEMLTGGLVTPADIRRQARRVKK
HUMAN16592	HUMAN16592_28to67	1.08472	0.701610292188	LVPLFCWLRATFWLLATKRRKQQLVLRGPDETKEEEEDPPLVPLFCWLRATFWLLATKRRKQQLVLRGPDETKEEEEDPPLVPLFCWLRATFWLLATKRRKQQLVLRGPDETKEEEEDPPLVPLFCWLRATFWLLATKRRKQQLVLRGPDETKEEEEDPPLVPLFCWLRATFWLLATKRRKQQLVLRGPDETKEEEEDPPLVPLFCWLRATFWLLATKRRKQQLVLRGPDETKEEEEDPPLVPLFCWLRATFWLLA
HUMAN18579	HUMAN18579_1to31	1.32012	0.853874085839	RAPLCLLLLVAHAVDMLALNRRKKQVGTGLRAPLCLLLLVAHAVDMLALNRRKKQVGTGLRAPLCLLLLVAHAVDMLALNRRKKQVGTGLRAPLCLLLLVAHAVDMLALNRRKKQVGTGLRAPLCLLLLVAHAVDMLALNRRKKQVGTGLRAPLCLLLLVAHAVDMLALNRRKKQVGTGLRAPLCLLLLVAHAVDMLALNRRKKQVGTGLRAPLCLLLLVAHAVDMLALNRRKKQVGTGLRAPLCLLLLVAHAVDM
HUMAN18779	HUMAN18779_1to33	1.12903	0.730274651274	RAAGTLLAFCCLVLSTTGGPSPDTCSQDLNSRRAAGTLLAFCCLVLSTTGGPSPDTCSQDLNSRRAAGTLLAFCCLVLSTTGGPSPDTCSQDLNSRRAAGTLLAFCCLVLSTTGGPSPDTCSQDLNSRRAAGTLLAFCCLVLSTTGGPSPDTCSQDLNSRRAAGTLLAFCCLVLSTTGGPSPDTCSQDLNSRRAAGTLLAFCCLVLSTTGGPSPDTCSQDLNSRRAAGTLLAFCCLVLSTTGGPSPDTCSQDLNSR
HUMAN19944	HUMAN19944_1to46	1.10152	0.712478710033	RPRSGGRPGATGRRRRRLRRRPRGLRCSRLPPPPPLPLLLGLLLARPRSGGRPGATGRRRRRLRRRPRGLRCSRLPPPPPLPLLLGLLLARPRSGGRPGATGRRRRRLRRRPRGLRCSRLPPPPPLPLLLGLLLARPRSGGRPGATGRRRRRLRRRPRGLRCSRLPPPPPLPLLLGLLLARPRSGGRPGATGRRRRRLRRRPRGLRCSRLPPPPPLPLLLGLLLARPRSGGRPGATGRRRRRLRRRPRGLRCSRLP
HUMAN20433	HUMAN20433_1to37	1.1898	0.769577883247	VQLRKLLRVLTLMKFPCCVLEVLLCALAAAARGQEMVQLRKLLRVLTLMKFPCCVLEVLLCALAAAARGQEMVQLRKLLRVLTLMKFPCCVLEVLLCALAAAARGQEMVQLRKLLRVLTLMKFPCCVLEVLLCALAAAARGQEMVQLRKLLRVLTLMKFPCCVLEVLLCALAAAARGQEMVQLRKLLRVLTLMKFPCCVLEVLLCALAAAARGQEMVQLRKLLRVLTLMKFPCCVLEVLLCALAAAARGQEMVQLR
HUMAN20604	HUMAN20604_1to37	1.2011	0.776885385666	SNCLQNFLKITSTRLLCSRLCQQLRSKRKFFGTVPISNCLQNFLKITSTRLLCSRLCQQLRSKRKFFGTVPISNCLQNFLKITSTRLLCSRLCQQLRSKRKFFGTVPISNCLQNFLKITSTRLLCSRLCQQLRSKRKFFGTVPISNCLQNFLKITSTRLLCSRLCQQLRSKRKFFGTVPISNCLQNFLKITSTRLLCSRLCQQLRSKRKFFGTVPISNCLQNFLKITSTRLLCSRLCQQLRSKRKFFGTVPISNCL
HUMAN22129	HUMAN22129_1to59	1.17224	0.758219764353	SRDPGSGGWEEAPRAAAALCTLYHEAGQRLRRLQDQLAARDALIARLRARLAALEGDASRDPGSGGWEEAPRAAAALCTLYHEAGQRLRRLQDQLAARDALIARLRARLAALEGDASRDPGSGGWEEAPRAAAALCTLYHEAGQRLRRLQDQLAARDALIARLRARLAALEGDASRDPGSGGWEEAPRAAAALCTLYHEAGQRLRRLQDQLAARDALIARLRARLAALEGDASRDPGSGGWEEAPRAAAALCTLYH
HUMAN22988	HUMAN22988_1to41	1.08886	0.704291118214	TCPDKPGQLINWFICSLCVPRVRKLWSSRRPRTRRNLLLGTCPDKPGQLINWFICSLCVPRVRKLWSSRRPRTRRNLLLGTCPDKPGQLINWFICSLCVPRVRKLWSSRRPRTRRNLLLGTCPDKPGQLINWFICSLCVPRVRKLWSSRRPRTRRNLLLGTCPDKPGQLINWFICSLCVPRVRKLWSSRRPRTRRNLLLGTCPDKPGQLINWFICSLCVPRVRKLWSSRRPRTRRNLLLGTCPDKPGQLINWFICS
HUMAN23018	HUMAN23018_1to54	1.13323	0.732989018467	RFQQFLFAFFIFIMSLLLISGQRPVNLTMRRKLRKHNCLQRRCMPLHSRVPFPRFQQFLFAFFIFIMSLLLISGQRPVNLTMRRKLRKHNCLQRRCMPLHSRVPFPRFQQFLFAFFIFIMSLLLISGQRPVNLTMRRKLRKHNCLQRRCMPLHSRVPFPRFQQFLFAFFIFIMSLLLISGQRPVNLTMRRKLRKHNCLQRRCMPLHSRVPFPRFQQFLFAFFIFIMSLLLISGQRPVNLTMRRKLRKHNCLQRRCM
HUMAN23787	HUMAN23787_1to46	1.17608	0.760705511863	ATPMHRLIARRQAFDTELQPVKTFWILIQPSIVISEANKQHVRCQATPMHRLIARRQAFDTELQPVKTFWILIQPSIVISEANKQHVRCQATPMHRLIARRQAFDTELQPVKTFWILIQPSIVISEANKQHVRCQATPMHRLIARRQAFDTELQPVKTFWILIQPSIVISEANKQHVRCQATPMHRLIARRQAFDTELQPVKTFWILIQPSIVISEANKQHVRCQATPMHRLIARRQAFDTELQPVKTFWILIQPS
HUMAN24269	HUMAN24269_1to33	1.20213	0.777552585033	PKAKGKTRRQKFGYSVNRKRLNRNARRKAAPRPKAKGKTRRQKFGYSVNRKRLNRNARRKAAPRPKAKGKTRRQKFGYSVNRKRLNRNARRKAAPRPKAKGKTRRQKFGYSVNRKRLNRNARRKAAPRPKAKGKTRRQKFGYSVNRKRLNRNARRKAAPRPKAKGKTRRQKFGYSVNRKRLNRNARRKAAPRPKAKGKTRRQKFGYSVNRKRLNRNARRKAAPRPKAKGKTRRQKFGYSVNRKRLNRNARRKAAPR
HUMAN25579	HUMAN25579_1to33	1.10031	0.711694232238	LSKGRSPRRKQVQTQRKAALVLSVTPMVPVGSLSKGRSPRRKQVQTQRKAALVLSVTPMVPVGSLSKGRSPRRKQVQTQRKAALVLSVTPMVPVGSLSKGRSPRRKQVQTQRKAALVLSVTPMVPVGSLSKGRSPRRKQVQTQRKAALVLSVTPMVPVGSLSKGRSPRRKQVQTQRKAALVLSVTPMVPVGSLSKGRSPRRKQVQTQRKAALVLSVTPMVPVGSLSKGRSPRRKQVQTQRKAALVLSVTPMVPVGS
HUMAN26444	HUMAN26444_317to352	1.09952	0.711186102822	GRSMNPRARKNRSRIPLLRKRRFQLGRSMNLRARKNGRSMNPRARKNRSRIPLLRKRRFQLGRSMNLRARKNGRSMNPRARKNRSRIPLLRKRRFQLGRSMNLRARKNGRSMNPRARKNRSRIPLLRKRRFQLGRSMNLRARKNGRSMNPRARKNRSRIPLLRKRRFQLGRSMNLRARKNGRSMNPRARKNRSRIPLLRKRRFQLGRSMNLRARKNGRSMNPRARKNRSRIPLLRKRRFQLGRSMNLRARKNGRSM
HUMAN28179	HUMAN28179_1to30	1.54604	1.0	QSVQSTSFCLRKQCLCLTFLLLHLLGQVAQSVQSTSFCLRKQCLCLTFLLLHLLGQVAQSVQSTSFCLRKQCLCLTFLLLHLLGQVAQSVQSTSFCLRKQCLCLTFLLLHLLGQVAQSVQSTSFCLRKQCLCLTFLLLHLLGQVAQSVQSTSFCLRKQCLCLTFLLLHLLGQVAQSVQSTSFCLRKQCLCLTFLLLHLLGQVAQSVQSTSFCLRKQCLCLTFLLLHLLGQVAQSVQSTSFCLRKQCLCLTFLLLHL
HUMAN29353	HUMAN29353_332to361	1.29926	0.840379433111	KKAARAERRLLRARKKGRILPQDLERAGLVKKAARAERRLLRARKKGRILPQDLERAGLVKKAARAERRLLRARKKGRILPQDLERAGLVKKAARAERRLLRARKKGRILPQDLERAGLVKKAARAERRLLRARKKGRILPQDLERAGLVKKAARAERRLLRARKKGRILPQDLERAGLVKKAARAERRLLRARKKGRILPQDLERAGLVKKAARAERRLLRARKKGRILPQDLERAGLVKKAARAERRLLRARKK
HUMAN29429	HUMAN29429_1to42	1.26223	0.816430036941	RRLRRLAHLVLFCPFSKRLQGRLPGLRVRCIFLAWLGVFAGRRLRRLAHLVLFCPFSKRLQGRLPGLRVRCIFLAWLGVFAGRRLRRLAHLVLFCPFSKRLQGRLPGLRVRCIFLAWLGVFAGRRLRRLAHLVLFCPFSKRLQGRLPGLRVRCIFLAWLGVFAGRRLRRLAHLVLFCPFSKRLQGRLPGLRVRCIFLAWLGVFAGRRLRRLAHLVLFCPFSKRLQGRLPGLRVRCIFLAWLGVFAGRRLRRLAHLV
