## Supplementary File 5 for "Discovering molecular features of intrinsically disordered regions by using evolution for contrastive learning": filter_151_idr_activations.txt

HUMAN05851	HUMAN05851_231to273	1.05317	0.755492365742	AGSRSRRDLRGTLPHPLQRLRVPPPPHGARRARSVASSLRDNAGSRSRRDLRGTLPHPLQRLRVPPPPHGARRARSVASSLRDNAGSRSRRDLRGTLPHPLQRLRVPPPPHGARRARSVASSLRDNAGSRSRRDLRGTLPHPLQRLRVPPPPHGARRARSVASSLRDNAGSRSRRDLRGTLPHPLQRLRVPPPPHGARRARSVASSLRDNAGSRSRRDLRGTLPHPLQRLRVPPPPHGARRARSVASSLRDNAGSR
HUMAN06785	HUMAN06785_518to589	1.04417	0.74903744424	ESKSYGSGSRRERSRERDHSRSREKSRRHKSRSRDRHDDYYRERSRERERHRDRDRDRDRERDREREYRHRESKSYGSGSRRERSRERDHSRSREKSRRHKSRSRDRHDDYYRERSRERERHRDRDRDRDRERDREREYRHRESKSYGSGSRRERSRERDHSRSREKSRRHKSRSRDRHDDYYRERSRERERHRDRDRDRDRERDREREYRHRESKSYGSGSRRERSRERDHSRSREKSRRHKSRSRDRHDDYYRE
HUMAN07746	HUMAN07746_852to885	1.05668	0.758009069369	REQALARLRSHPAQLKHKRDKHKDGSGERGEKDREQALARLRSHPAQLKHKRDKHKDGSGERGEKDREQALARLRSHPAQLKHKRDKHKDGSGERGEKDREQALARLRSHPAQLKHKRDKHKDGSGERGEKDREQALARLRSHPAQLKHKRDKHKDGSGERGEKDREQALARLRSHPAQLKHKRDKHKDGSGERGEKDREQALARLRSHPAQLKHKRDKHKDGSGERGEKDREQALARLRSHPAQLKHKRDKHKDG
HUMAN13431	HUMAN13431_127to166	1.06386	0.763157579682	GLMERIQAIAQNVSDIAVKVDQILRHSLLLHSKVSEGRRGLMERIQAIAQNVSDIAVKVDQILRHSLLLHSKVSEGRRGLMERIQAIAQNVSDIAVKVDQILRHSLLLHSKVSEGRRGLMERIQAIAQNVSDIAVKVDQILRHSLLLHSKVSEGRRGLMERIQAIAQNVSDIAVKVDQILRHSLLLHSKVSEGRRGLMERIQAIAQNVSDIAVKVDQILRHSLLLHSKVSEGRRGLMERIQAIAQNVSDIAVKVDQ
HUMAN14202	HUMAN14202_56to94	1.0206	0.732129351896	EVEILEKSQIEAIASSLASQNEVPAAPLEELAYRRSLREVEILEKSQIEAIASSLASQNEVPAAPLEELAYRRSLREVEILEKSQIEAIASSLASQNEVPAAPLEELAYRRSLREVEILEKSQIEAIASSLASQNEVPAAPLEELAYRRSLREVEILEKSQIEAIASSLASQNEVPAAPLEELAYRRSLREVEILEKSQIEAIASSLASQNEVPAAPLEELAYRRSLREVEILEKSQIEAIASSLASQNEVPAAPL
HUMAN17058	HUMAN17058_128to168	1.00944	0.724119341864	AEKPLFSSNPELDNLMIQAIQVLRFHLLELEKVHELCDNFAEKPLFSSNPELDNLMIQAIQVLRFHLLELEKVHELCDNFAEKPLFSSNPELDNLMIQAIQVLRFHLLELEKVHELCDNFAEKPLFSSNPELDNLMIQAIQVLRFHLLELEKVHELCDNFAEKPLFSSNPELDNLMIQAIQVLRFHLLELEKVHELCDNFAEKPLFSSNPELDNLMIQAIQVLRFHLLELEKVHELCDNFAEKPLFSSNPELDNLM
HUMAN20607	HUMAN20607_61to96	1.02739	0.736996176116	SKESRRRHRHRGHKHHHRRRKDKESDKEDGRESPSSKESRRRHRHRGHKHHHRRRKDKESDKEDGRESPSSKESRRRHRHRGHKHHHRRRKDKESDKEDGRESPSSKESRRRHRHRGHKHHHRRRKDKESDKEDGRESPSSKESRRRHRHRGHKHHHRRRKDKESDKEDGRESPSSKESRRRHRHRGHKHHHRRRKDKESDKEDGRESPSSKESRRRHRHRGHKHHHRRRKDKESDKEDGRESPSSKESRRRHRHR
HUMAN21375	HUMAN21375_2768to2804	0.982759	0.704983329725	ASLKELAQLKEQGLLNRERDALLSETAFSMNSTEENASLKELAQLKEQGLLNRERDALLSETAFSMNSTEENASLKELAQLKEQGLLNRERDALLSETAFSMNSTEENASLKELAQLKEQGLLNRERDALLSETAFSMNSTEENASLKELAQLKEQGLLNRERDALLSETAFSMNSTEENASLKELAQLKEQGLLNRERDALLSETAFSMNSTEENASLKELAQLKEQGLLNRERDALLSETAFSMNSTEENASLK
HUMAN21434	HUMAN21434_403to435	1.01206	0.726000840783	LSLIQNSQETEKTLEELSHTLKHTQIRMDREVLSLIQNSQETEKTLEELSHTLKHTQIRMDREVLSLIQNSQETEKTLEELSHTLKHTQIRMDREVLSLIQNSQETEKTLEELSHTLKHTQIRMDREVLSLIQNSQETEKTLEELSHTLKHTQIRMDREVLSLIQNSQETEKTLEELSHTLKHTQIRMDREVLSLIQNSQETEKTLEELSHTLKHTQIRMDREVLSLIQNSQETEKTLEELSHTLKHTQIRMDREV
HUMAN22577	HUMAN22577_3839to3870	1.00954	0.724194937039	RVQRSLTAPLRRNRRDLVEPDGQLILDDSLIRVQRSLTAPLRRNRRDLVEPDGQLILDDSLIRVQRSLTAPLRRNRRDLVEPDGQLILDDSLIRVQRSLTAPLRRNRRDLVEPDGQLILDDSLIRVQRSLTAPLRRNRRDLVEPDGQLILDDSLIRVQRSLTAPLRRNRRDLVEPDGQLILDDSLIRVQRSLTAPLRRNRRDLVEPDGQLILDDSLIRVQRSLTAPLRRNRRDLVEPDGQLILDDSLIRVQRSLTA
HUMAN26748	HUMAN26748_194to226	1.05301	0.755377177167	MWHRRASPEPDAAAAPRTAEPRDKWTRRLRLSMWHRRASPEPDAAAAPRTAEPRDKWTRRLRLSMWHRRASPEPDAAAAPRTAEPRDKWTRRLRLSMWHRRASPEPDAAAAPRTAEPRDKWTRRLRLSMWHRRASPEPDAAAAPRTAEPRDKWTRRLRLSMWHRRASPEPDAAAAPRTAEPRDKWTRRLRLSMWHRRASPEPDAAAAPRTAEPRDKWTRRLRLSMWHRRASPEPDAAAAPRTAEPRDKWTRRLRLS
HUMAN30159	HUMAN30159_131to161	1.06603	0.764717200502	LREKQLSHSLRAVSTDPPHHDHHDEFCLMPLREKQLSHSLRAVSTDPPHHDHHDEFCLMPLREKQLSHSLRAVSTDPPHHDHHDEFCLMPLREKQLSHSLRAVSTDPPHHDHHDEFCLMPLREKQLSHSLRAVSTDPPHHDHHDEFCLMPLREKQLSHSLRAVSTDPPHHDHHDEFCLMPLREKQLSHSLRAVSTDPPHHDHHDEFCLMPLREKQLSHSLRAVSTDPPHHDHHDEFCLMPLREKQLSHSLRAVSTD
HUMAN00422	HUMAN00422_394to423	1.20046	0.861149450293	EQDCGPPGRPPRTLRPLSHAKSEAELQGLGEQDCGPPGRPPRTLRPLSHAKSEAELQGLGEQDCGPPGRPPRTLRPLSHAKSEAELQGLGEQDCGPPGRPPRTLRPLSHAKSEAELQGLGEQDCGPPGRPPRTLRPLSHAKSEAELQGLGEQDCGPPGRPPRTLRPLSHAKSEAELQGLGEQDCGPPGRPPRTLRPLSHAKSEAELQGLGEQDCGPPGRPPRTLRPLSHAKSEAELQGLGEQDCGPPGRPPRTLRP
HUMAN00766	HUMAN00766_112to144	1.39402	1.0	AQLRVELEEVEFEMPRDRRRLEQELCQLEKRKLAQLRVELEEVEFEMPRDRRRLEQELCQLEKRKLAQLRVELEEVEFEMPRDRRRLEQELCQLEKRKLAQLRVELEEVEFEMPRDRRRLEQELCQLEKRKLAQLRVELEEVEFEMPRDRRRLEQELCQLEKRKLAQLRVELEEVEFEMPRDRRRLEQELCQLEKRKLAQLRVELEEVEFEMPRDRRRLEQELCQLEKRKLAQLRVELEEVEFEMPRDRRRLEQEL
HUMAN01007	HUMAN01007_175to312	1.17335	0.841706781708	EQLEPRVSALEEDMDDVESSEEEEEEDEKLERVPSPDHRRRSYRDLDKPRRSPTLRYRRSRSRSPRRRSRSPKRRSPSPRRERHRSKSPRRHRSRSRDRRHRSRSKSPGHHRSHRHRSHSKSPERSKKSHKKSRRGNEEQLEPRVSALEEDMDDVESSEEEEEEDEKLERVPSPDHRRRSYRDLDKPRRSPTLRYRRSRSRSPRRRSRSPKRRSPSPRRERHRSKSPRRHRSRSRDRRHRSRSKSPGHHRSHRHRS
HUMAN01057	HUMAN01057_1to35	0.981043	0.703752171651	EGLLTRCRALPALATCSRQLSGYVPCRFHHCAPREGLLTRCRALPALATCSRQLSGYVPCRFHHCAPREGLLTRCRALPALATCSRQLSGYVPCRFHHCAPREGLLTRCRALPALATCSRQLSGYVPCRFHHCAPREGLLTRCRALPALATCSRQLSGYVPCRFHHCAPREGLLTRCRALPALATCSRQLSGYVPCRFHHCAPREGLLTRCRALPALATCSRQLSGYVPCRFHHCAPREGLLTRCRALPALATCSR
HUMAN01315	HUMAN01315_165to231	1.0108	0.725095580008	GHSHGSGHGHSHSLFNGALDQAHGHVDHCHSHEVKHGAAHSHDHAHGHGHFHSHDGPSLKETTGPSRGHSHGSGHGHSHSLFNGALDQAHGHVDHCHSHEVKHGAAHSHDHAHGHGHFHSHDGPSLKETTGPSRGHSHGSGHGHSHSLFNGALDQAHGHVDHCHSHEVKHGAAHSHDHAHGHGHFHSHDGPSLKETTGPSRGHSHGSGHGHSHSLFNGALDQAHGHVDHCHSHEVKHGAAHSHDHAHGHGHFHSHD
HUMAN01656	HUMAN01656_1to38	1.11878	0.802555835246	AAPVVTAPGRALLRAGAGRLLRGGVQELLRPRHEGNAAAPVVTAPGRALLRAGAGRLLRGGVQELLRPRHEGNAAAPVVTAPGRALLRAGAGRLLRGGVQELLRPRHEGNAAAPVVTAPGRALLRAGAGRLLRGGVQELLRPRHEGNAAAPVVTAPGRALLRAGAGRLLRGGVQELLRPRHEGNAAAPVVTAPGRALLRAGAGRLLRGGVQELLRPRHEGNAAAPVVTAPGRALLRAGAGRLLRGGVQELLRPRHE
HUMAN01814	HUMAN01814_1to145	0.978469	0.7019057766	PHPRRYHSSERGSRGSYREHYRSRKHKRRRSRSWSSSSDRTRRRRREDSYHVRSRSSYDDRSSDRRVYDRRYCGSYRRNDYSRDRGDAYYDTDYRHSYEYQRENSSYRSQRSSRRKHRRRRRRSRTFSRSSSQHSSRRAKSVEDPHPRRYHSSERGSRGSYREHYRSRKHKRRRSRSWSSSSDRTRRRRREDSYHVRSRSSYDDRSSDRRVYDRRYCGSYRRNDYSRDRGDAYYDTDYRHSYEYQRENSSYRSQRS
HUMAN01902	HUMAN01902_1to40	1.02683	0.736595111216	SVRLPQSIDRLSSLSSLGDSAPERKSPSHHRQPSDASETSVRLPQSIDRLSSLSSLGDSAPERKSPSHHRQPSDASETSVRLPQSIDRLSSLSSLGDSAPERKSPSHHRQPSDASETSVRLPQSIDRLSSLSSLGDSAPERKSPSHHRQPSDASETSVRLPQSIDRLSSLSSLGDSAPERKSPSHHRQPSDASETSVRLPQSIDRLSSLSSLGDSAPERKSPSHHRQPSDASETSVRLPQSIDRLSSLSSLGDSAP
HUMAN02189	HUMAN02189_95to126	1.06864	0.766590575505	RSSHKLRNSMHKGRPSIYSGPRSHRRVPYRGRRSSHKLRNSMHKGRPSIYSGPRSHRRVPYRGRRSSHKLRNSMHKGRPSIYSGPRSHRRVPYRGRRSSHKLRNSMHKGRPSIYSGPRSHRRVPYRGRRSSHKLRNSMHKGRPSIYSGPRSHRRVPYRGRRSSHKLRNSMHKGRPSIYSGPRSHRRVPYRGRRSSHKLRNSMHKGRPSIYSGPRSHRRVPYRGRRSSHKLRNSMHKGRPSIYSGPRSHRRVPYRGR
HUMAN02308	HUMAN02308_1836to1873	0.97669	0.700629637687	REAPEGMASSLGCLNLGSSLGSLDQHQGSQETLIPPRLREAPEGMASSLGCLNLGSSLGSLDQHQGSQETLIPPRLREAPEGMASSLGCLNLGSSLGSLDQHQGSQETLIPPRLREAPEGMASSLGCLNLGSSLGSLDQHQGSQETLIPPRLREAPEGMASSLGCLNLGSSLGSLDQHQGSQETLIPPRLREAPEGMASSLGCLNLGSSLGSLDQHQGSQETLIPPRLREAPEGMASSLGCLNLGSSLGSLDQHQG
HUMAN03162	HUMAN03162_1to41	1.07539	0.771432172828	AHAASQLKKNRDLEINAEEEPEKKRKHRKRSRDRKKKSDAAHAASQLKKNRDLEINAEEEPEKKRKHRKRSRDRKKKSDAAHAASQLKKNRDLEINAEEEPEKKRKHRKRSRDRKKKSDAAHAASQLKKNRDLEINAEEEPEKKRKHRKRSRDRKKKSDAAHAASQLKKNRDLEINAEEEPEKKRKHRKRSRDRKKKSDAAHAASQLKKNRDLEINAEEEPEKKRKHRKRSRDRKKKSDAAHAASQLKKNRDLEIN
HUMAN03245	HUMAN03245_62to94	1.15443	0.828129922452	AASAGSMVVDTPPTLPRHSSHLRVARSPLHPGGAASAGSMVVDTPPTLPRHSSHLRVARSPLHPGGAASAGSMVVDTPPTLPRHSSHLRVARSPLHPGGAASAGSMVVDTPPTLPRHSSHLRVARSPLHPGGAASAGSMVVDTPPTLPRHSSHLRVARSPLHPGGAASAGSMVVDTPPTLPRHSSHLRVARSPLHPGGAASAGSMVVDTPPTLPRHSSHLRVARSPLHPGGAASAGSMVVDTPPTLPRHSSHLRVA
HUMAN03525	HUMAN03525_572to604	0.97818	0.701698146413	LRRIHHRQTRASAPLDLLWLEEVVPMMGVQVGPLRRIHHRQTRASAPLDLLWLEEVVPMMGVQVGPLRRIHHRQTRASAPLDLLWLEEVVPMMGVQVGPLRRIHHRQTRASAPLDLLWLEEVVPMMGVQVGPLRRIHHRQTRASAPLDLLWLEEVVPMMGVQVGPLRRIHHRQTRASAPLDLLWLEEVVPMMGVQVGPLRRIHHRQTRASAPLDLLWLEEVVPMMGVQVGPLRRIHHRQTRASAPLDLLWLEEVVP
HUMAN03584	HUMAN03584_717to746	1.09915	0.788476233869	LRRSLSELADPNPKVIKRISGGSGSGSSPFLRRSLSELADPNPKVIKRISGGSGSGSSPFLRRSLSELADPNPKVIKRISGGSGSGSSPFLRRSLSELADPNPKVIKRISGGSGSGSSPFLRRSLSELADPNPKVIKRISGGSGSGSSPFLRRSLSELADPNPKVIKRISGGSGSGSSPFLRRSLSELADPNPKVIKRISGGSGSGSSPFLRRSLSELADPNPKVIKRISGGSGSGSSPFLRRSLSELADPNPKVI
HUMAN04221	HUMAN04221_352to390	0.997155	0.715310109538	DHSLLEALTLASARGPLRKRSVPMAKAKPKFSISPDSLSDHSLLEALTLASARGPLRKRSVPMAKAKPKFSISPDSLSDHSLLEALTLASARGPLRKRSVPMAKAKPKFSISPDSLSDHSLLEALTLASARGPLRKRSVPMAKAKPKFSISPDSLSDHSLLEALTLASARGPLRKRSVPMAKAKPKFSISPDSLSDHSLLEALTLASARGPLRKRSVPMAKAKPKFSISPDSLSDHSLLEALTLASARGPLRKRSV
HUMAN04399	HUMAN04399_30to86	0.979607	0.702721930844	SQPLRSQRSVPEAFSAPLELSQPLSGLVDDYGILPKHPRPRGPRPLLSRAQQRKRDGSQPLRSQRSVPEAFSAPLELSQPLSGLVDDYGILPKHPRPRGPRPLLSRAQQRKRDGSQPLRSQRSVPEAFSAPLELSQPLSGLVDDYGILPKHPRPRGPRPLLSRAQQRKRDGSQPLRSQRSVPEAFSAPLELSQPLSGLVDDYGILPKHPRPRGPRPLLSRAQQRKRDGSQPLRSQRSVPEAFSAPLELSQPLSGLV
HUMAN05612	HUMAN05612_39to69	1.22535	0.879009066974	GERPFGPPRAFIRHHGSSVDSAPPPGRHGRLGERPFGPPRAFIRHHGSSVDSAPPPGRHGRLGERPFGPPRAFIRHHGSSVDSAPPPGRHGRLGERPFGPPRAFIRHHGSSVDSAPPPGRHGRLGERPFGPPRAFIRHHGSSVDSAPPPGRHGRLGERPFGPPRAFIRHHGSSVDSAPPPGRHGRLGERPFGPPRAFIRHHGSSVDSAPPPGRHGRLGERPFGPPRAFIRHHGSSVDSAPPPGRHGRLGERPFGPP
HUMAN06271	HUMAN06271_860to892	1.00519	0.721072873407	PVPLSPLRSRVSHLHEDSQVARISTCSEQSLSTPVPLSPLRSRVSHLHEDSQVARISTCSEQSLSTPVPLSPLRSRVSHLHEDSQVARISTCSEQSLSTPVPLSPLRSRVSHLHEDSQVARISTCSEQSLSTPVPLSPLRSRVSHLHEDSQVARISTCSEQSLSTPVPLSPLRSRVSHLHEDSQVARISTCSEQSLSTPVPLSPLRSRVSHLHEDSQVARISTCSEQSLSTPVPLSPLRSRVSHLHEDSQVARIST
HUMAN07803	HUMAN07803_567to618	1.01382	0.727267316512	SLRKHMKIHCKSPPPSPGPLGYSSVGTPVGAPLSPVLDPARSHSSTLSPQVTSLRKHMKIHCKSPPPSPGPLGYSSVGTPVGAPLSPVLDPARSHSSTLSPQVTSLRKHMKIHCKSPPPSPGPLGYSSVGTPVGAPLSPVLDPARSHSSTLSPQVTSLRKHMKIHCKSPPPSPGPLGYSSVGTPVGAPLSPVLDPARSHSSTLSPQVTSLRKHMKIHCKSPPPSPGPLGYSSVGTPVGAPLSPVLDPARSHSSTLS
HUMAN08505	HUMAN08505_218to261	0.977339	0.701095351854	GSRRERCGYRLVRRQRSADEQLHCAGKAKRSGGHAPRVRELLLDGSRRERCGYRLVRRQRSADEQLHCAGKAKRSGGHAPRVRELLLDGSRRERCGYRLVRRQRSADEQLHCAGKAKRSGGHAPRVRELLLDGSRRERCGYRLVRRQRSADEQLHCAGKAKRSGGHAPRVRELLLDGSRRERCGYRLVRRQRSADEQLHCAGKAKRSGGHAPRVRELLLDGSRRERCGYRLVRRQRSADEQLHCAGKAKRSGGHAP
HUMAN08583	HUMAN08583_180to272	1.10809	0.794891305426	SKRHSRSRSRSRSRTRSSSRSRSRSRSRSRKSYSRSRSRSRSRSRSKSRSVSRSPVPEKSQKRGSSSRSKSPASVDRQRSRSRSRSRSVDSGNSKRHSRSRSRSRSRTRSSSRSRSRSRSRSRKSYSRSRSRSRSRSRSKSRSVSRSPVPEKSQKRGSSSRSKSPASVDRQRSRSRSRSRSVDSGNSKRHSRSRSRSRSRTRSSSRSRSRSRSRSRKSYSRSRSRSRSRSRSKSRSVSRSPVPEKSQKRGSSSRSK
HUMAN08825	HUMAN08825_463to494	1.18072	0.846992714472	REHELNRRRQLGLSSSHHSLDNADFDNKDDDKREHELNRRRQLGLSSSHHSLDNADFDNKDDDKREHELNRRRQLGLSSSHHSLDNADFDNKDDDKREHELNRRRQLGLSSSHHSLDNADFDNKDDDKREHELNRRRQLGLSSSHHSLDNADFDNKDDDKREHELNRRRQLGLSSSHHSLDNADFDNKDDDKREHELNRRRQLGLSSSHHSLDNADFDNKDDDKREHELNRRRQLGLSSSHHSLDNADFDNKDDDK
HUMAN09650	HUMAN09650_17to47	1.00884	0.723693221097	IGTEPLPGPELSVPACGEVLLGSMHDFSLERIGTEPLPGPELSVPACGEVLLGSMHDFSLERIGTEPLPGPELSVPACGEVLLGSMHDFSLERIGTEPLPGPELSVPACGEVLLGSMHDFSLERIGTEPLPGPELSVPACGEVLLGSMHDFSLERIGTEPLPGPELSVPACGEVLLGSMHDFSLERIGTEPLPGPELSVPACGEVLLGSMHDFSLERIGTEPLPGPELSVPACGEVLLGSMHDFSLERIGTEPLPG
HUMAN09898	HUMAN09898_188to239	1.03522	0.74261621561	APERLAQRGDSSAPSTCGVQVYPELESRRERWEQRQQWRRPRLRRLHQRSVSAPERLAQRGDSSAPSTCGVQVYPELESRRERWEQRQQWRRPRLRRLHQRSVSAPERLAQRGDSSAPSTCGVQVYPELESRRERWEQRQQWRRPRLRRLHQRSVSAPERLAQRGDSSAPSTCGVQVYPELESRRERWEQRQQWRRPRLRRLHQRSVSAPERLAQRGDSSAPSTCGVQVYPELESRRERWEQRQQWRRPRLRRLHQ
HUMAN10277	HUMAN10277_1to35	1.08493	0.778275588539	SHRKFSAPRHGHLGFLPHKRSHRHRGKVKTWPRDSHRKFSAPRHGHLGFLPHKRSHRHRGKVKTWPRDSHRKFSAPRHGHLGFLPHKRSHRHRGKVKTWPRDSHRKFSAPRHGHLGFLPHKRSHRHRGKVKTWPRDSHRKFSAPRHGHLGFLPHKRSHRHRGKVKTWPRDSHRKFSAPRHGHLGFLPHKRSHRHRGKVKTWPRDSHRKFSAPRHGHLGFLPHKRSHRHRGKVKTWPRDSHRKFSAPRHGHLGFLPH
HUMAN10319	HUMAN10319_243to305	1.06607	0.764747729323	PRPPPRRFSPPRRMLPPPPMWRRSPPRMRRRSRSPRRRSPVRRRSRSPGRRRHRSRSSSNSSRPRPPPRRFSPPRRMLPPPPMWRRSPPRMRRRSRSPRRRSPVRRRSRSPGRRRHRSRSSSNSSRPRPPPRRFSPPRRMLPPPPMWRRSPPRMRRRSRSPRRRSPVRRRSRSPGRRRHRSRSSSNSSRPRPPPRRFSPPRRMLPPPPMWRRSPPRMRRRSRSPRRRSPVRRRSRSPGRRRHRSRSSSNSSRPRPP
HUMAN11133	HUMAN11133_114to160	1.00514	0.721035075819	DLRHTRANAERDLQHHEAIIEEAEIRWSEVSREVHEFEKDILKAISKDLRHTRANAERDLQHHEAIIEEAEIRWSEVSREVHEFEKDILKAISKDLRHTRANAERDLQHHEAIIEEAEIRWSEVSREVHEFEKDILKAISKDLRHTRANAERDLQHHEAIIEEAEIRWSEVSREVHEFEKDILKAISKDLRHTRANAERDLQHHEAIIEEAEIRWSEVSREVHEFEKDILKAISKDLRHTRANAERDLQHHEAIIE
HUMAN11503	HUMAN11503_1to56	0.999326	0.716867335941	PMPSRDGGLHPRHHHYGSHSPWSQLLSSPMETPSIKGLYYRRVRKVGALDASPVDPMPSRDGGLHPRHHHYGSHSPWSQLLSSPMETPSIKGLYYRRVRKVGALDASPVDPMPSRDGGLHPRHHHYGSHSPWSQLLSSPMETPSIKGLYYRRVRKVGALDASPVDPMPSRDGGLHPRHHHYGSHSPWSQLLSSPMETPSIKGLYYRRVRKVGALDASPVDPMPSRDGGLHPRHHHYGSHSPWSQLLSSPMETPSIK
HUMAN11503	HUMAN11503_476to519	0.98585	0.707200218097	RHLQNTGPASECELLDPHVASEHELMNDVNDLILEGPALPIMHMRHLQNTGPASECELLDPHVASEHELMNDVNDLILEGPALPIMHMRHLQNTGPASECELLDPHVASEHELMNDVNDLILEGPALPIMHMRHLQNTGPASECELLDPHVASEHELMNDVNDLILEGPALPIMHMRHLQNTGPASECELLDPHVASEHELMNDVNDLILEGPALPIMHMRHLQNTGPASECELLDPHVASEHELMNDVNDLILEG
HUMAN11626	HUMAN11626_159to196	0.981465	0.704054894411	LEVLDQLSQLPEGASAVGESSVRSQEDQLSRRLAALRNLEVLDQLSQLPEGASAVGESSVRSQEDQLSRRLAALRNLEVLDQLSQLPEGASAVGESSVRSQEDQLSRRLAALRNLEVLDQLSQLPEGASAVGESSVRSQEDQLSRRLAALRNLEVLDQLSQLPEGASAVGESSVRSQEDQLSRRLAALRNLEVLDQLSQLPEGASAVGESSVRSQEDQLSRRLAALRNLEVLDQLSQLPEGASAVGESSVRSQEDQ
HUMAN12309	HUMAN12309_426to468	1.07916	0.774139147115	KGLSRHRASFLGGRRRGGALQRREVSSSSNLEEIFNWKRSYTRKGLSRHRASFLGGRRRGGALQRREVSSSSNLEEIFNWKRSYTRKGLSRHRASFLGGRRRGGALQRREVSSSSNLEEIFNWKRSYTRKGLSRHRASFLGGRRRGGALQRREVSSSSNLEEIFNWKRSYTRKGLSRHRASFLGGRRRGGALQRREVSSSSNLEEIFNWKRSYTRKGLSRHRASFLGGRRRGGALQRREVSSSSNLEEIFNWKRSY
HUMAN12588	HUMAN12588_1to31	1.08135	0.77570406986	DFSRRSFHRSLSSSLQAPVVSTVGMQRLGTDFSRRSFHRSLSSSLQAPVVSTVGMQRLGTDFSRRSFHRSLSSSLQAPVVSTVGMQRLGTDFSRRSFHRSLSSSLQAPVVSTVGMQRLGTDFSRRSFHRSLSSSLQAPVVSTVGMQRLGTDFSRRSFHRSLSSSLQAPVVSTVGMQRLGTDFSRRSFHRSLSSSLQAPVVSTVGMQRLGTDFSRRSFHRSLSSSLQAPVVSTVGMQRLGTDFSRRSFHRSLSSSLQ
HUMAN12704	HUMAN12704_481to515	1.04692	0.751009674472	LPTDELMNPSQKKKRKHRLWAAHCRKIQLKKDNSSLPTDELMNPSQKKKRKHRLWAAHCRKIQLKKDNSSLPTDELMNPSQKKKRKHRLWAAHCRKIQLKKDNSSLPTDELMNPSQKKKRKHRLWAAHCRKIQLKKDNSSLPTDELMNPSQKKKRKHRLWAAHCRKIQLKKDNSSLPTDELMNPSQKKKRKHRLWAAHCRKIQLKKDNSSLPTDELMNPSQKKKRKHRLWAAHCRKIQLKKDNSSLPTDELMNPSQ
HUMAN12727	HUMAN12727_1to36	1.14923	0.824399420277	SAPLDAALHALQEEQARLKMRLWDLQQLRKELGDSSAPLDAALHALQEEQARLKMRLWDLQQLRKELGDSSAPLDAALHALQEEQARLKMRLWDLQQLRKELGDSSAPLDAALHALQEEQARLKMRLWDLQQLRKELGDSSAPLDAALHALQEEQARLKMRLWDLQQLRKELGDSSAPLDAALHALQEEQARLKMRLWDLQQLRKELGDSSAPLDAALHALQEEQARLKMRLWDLQQLRKELGDSSAPLDAALHAL
HUMAN13298	HUMAN13298_480to519	0.992345	0.71185941213	TVPEGLAGKQEAEPPRRGSLLELGQGLQRASLAYIHSYSHTVPEGLAGKQEAEPPRRGSLLELGQGLQRASLAYIHSYSHTVPEGLAGKQEAEPPRRGSLLELGQGLQRASLAYIHSYSHTVPEGLAGKQEAEPPRRGSLLELGQGLQRASLAYIHSYSHTVPEGLAGKQEAEPPRRGSLLELGQGLQRASLAYIHSYSHTVPEGLAGKQEAEPPRRGSLLELGQGLQRASLAYIHSYSHTVPEGLAGKQEAEPPR
HUMAN14124	HUMAN14124_103to142	1.15816	0.830809275425	RGSLGAGSLCRRRRALGALRDEGPRRRAHLDIGLPRDFRPRGSLGAGSLCRRRRALGALRDEGPRRRAHLDIGLPRDFRPRGSLGAGSLCRRRRALGALRDEGPRRRAHLDIGLPRDFRPRGSLGAGSLCRRRRALGALRDEGPRRRAHLDIGLPRDFRPRGSLGAGSLCRRRRALGALRDEGPRRRAHLDIGLPRDFRPRGSLGAGSLCRRRRALGALRDEGPRRRAHLDIGLPRDFRPRGSLGAGSLCRRRRAL
HUMAN14421	HUMAN14421_24to100	1.02434	0.734809645534	REGLLLSHRLGPALVPLHRLPRTLDARIARLAQYRALLQGAPDAMELRELTPWAGRPPGPRRRAGPRRRRARARLGAREGLLLSHRLGPALVPLHRLPRTLDARIARLAQYRALLQGAPDAMELRELTPWAGRPPGPRRRAGPRRRRARARLGAREGLLLSHRLGPALVPLHRLPRTLDARIARLAQYRALLQGAPDAMELRELTPWAGRPPGPRRRAGPRRRRARARLGAREGLLLSHRLGPALVPLHRLPRTLD
HUMAN14690	HUMAN14690_164to197	1.28051	0.918573050423	QNALRHQVVLRQRRLEELQLQHSLRLLEMAEAQNQNALRHQVVLRQRRLEELQLQHSLRLLEMAEAQNQNALRHQVVLRQRRLEELQLQHSLRLLEMAEAQNQNALRHQVVLRQRRLEELQLQHSLRLLEMAEAQNQNALRHQVVLRQRRLEELQLQHSLRLLEMAEAQNQNALRHQVVLRQRRLEELQLQHSLRLLEMAEAQNQNALRHQVVLRQRRLEELQLQHSLRLLEMAEAQNQNALRHQVVLRQRRLEEL
HUMAN15081	HUMAN15081_1275to1311	1.3636	0.978176510971	RRSHRMRRHHHHHQHHHQHHHHKSRKERRKHKKHPTERRSHRMRRHHHHHQHHHQHHHHKSRKERRKHKKHPTERRSHRMRRHHHHHQHHHQHHHHKSRKERRKHKKHPTERRSHRMRRHHHHHQHHHQHHHHKSRKERRKHKKHPTERRSHRMRRHHHHHQHHHQHHHHKSRKERRKHKKHPTERRSHRMRRHHHHHQHHHQHHHHKSRKERRKHKKHPTERRSHRMRRHHHHHQHHHQHHHHKSRKERRKHKKH
HUMAN16482	HUMAN16482_1to44	1.08186	0.776074178364	LSPVSRDASDALQGRKCLRPRSRRLPLPAAVRAHGPMAELTDSLSPVSRDASDALQGRKCLRPRSRRLPLPAAVRAHGPMAELTDSLSPVSRDASDALQGRKCLRPRSRRLPLPAAVRAHGPMAELTDSLSPVSRDASDALQGRKCLRPRSRRLPLPAAVRAHGPMAELTDSLSPVSRDASDALQGRKCLRPRSRRLPLPAAVRAHGPMAELTDSLSPVSRDASDALQGRKCLRPRSRRLPLPAAVRAHGPMAELT
HUMAN17789	HUMAN17789_57to90	1.18637	0.851040391426	GGRKSHRRHRHRGHKHRKRDRERDSGLEDGRESPGGRKSHRRHRHRGHKHRKRDRERDSGLEDGRESPGGRKSHRRHRHRGHKHRKRDRERDSGLEDGRESPGGRKSHRRHRHRGHKHRKRDRERDSGLEDGRESPGGRKSHRRHRHRGHKHRKRDRERDSGLEDGRESPGGRKSHRRHRHRGHKHRKRDRERDSGLEDGRESPGGRKSHRRHRHRGHKHRKRDRERDSGLEDGRESPGGRKSHRRHRHRGHKHRK
HUMAN19127	HUMAN19127_648to718	1.00276	0.719330336207	VRGHLKKKRPEECDCHKISYHTQHKGRLKHRGSSLHPFRKGLQEKDKVWLLREQKRKKKLRKLLKRLQNNDVRGHLKKKRPEECDCHKISYHTQHKGRLKHRGSSLHPFRKGLQEKDKVWLLREQKRKKKLRKLLKRLQNNDVRGHLKKKRPEECDCHKISYHTQHKGRLKHRGSSLHPFRKGLQEKDKVWLLREQKRKKKLRKLLKRLQNNDVRGHLKKKRPEECDCHKISYHTQHKGRLKHRGSSLHPFRKGLQ
HUMAN19341	HUMAN19341_188to240	1.25439	0.899839813482	RRRKKHRSRSRSRERRSRSRDRGRGGGGGGGGGGGGRERDRRRSRDRERSGRFRRRKKHRSRSRSRERRSRSRDRGRGGGGGGGGGGGGRERDRRRSRDRERSGRFRRRKKHRSRSRSRERRSRSRDRGRGGGGGGGGGGGGRERDRRRSRDRERSGRFRRRKKHRSRSRSRERRSRSRDRGRGGGGGGGGGGGGRERDRRRSRDRERSGRFRRRKKHRSRSRSRERRSRSRDRGRGGGGGGGGGGGGRERDRRRS
HUMAN19707	HUMAN19707_1to197	0.991016	0.710906348524	AKDSPSPLGASPKKPGCSSPAAAVLENQRRELEKLRAELEAERAGWRAERRRFAARERQLREEAERERRQLADRLRSKWEAQRSRELRQLQEEMQREREAEIRQLLRWKEAEQRQLQQLLHRERDGVVRQARELQRQLAEELVNRGHCSRPGASEVSAAQCRCRLQEVLAQLRWQTDGEQAARIRYLQAALEVERQAKDSPSPLGASPKKPGCSSPAAAVLENQRRELEKLRAELEAERAGWRAERRRFAARERQL
HUMAN19782	HUMAN19782_87to193	1.19154	0.854750541053	ELRQLQEEMQREREAEIRQLLRWKEAEQRQLQQLLHRERDGVVRQARELQRQLAEELVNRGHCSRPGASEVSAAQCRCRLQEVLAQLRWQTDGEQAARIRYLQAALEELRQLQEEMQREREAEIRQLLRWKEAEQRQLQQLLHRERDGVVRQARELQRQLAEELVNRGHCSRPGASEVSAAQCRCRLQEVLAQLRWQTDGEQAARIRYLQAALEELRQLQEEMQREREAEIRQLLRWKEAEQRQLQQLLHRERDGV
HUMAN19788	HUMAN19788_47to193	1.19949	0.860455154787	WRAERRRFAARERQLREEAERERRQLADRLRSKWEAQRSRELRQLQEEMQREREAEIRQLLRWKEAEQRQLQQLLHRERDGVVRQARELQRQLAEELVNRGHCSRPGASEVSAAQCRCRLQEVLAQLRWQTDGEQAARIRYLQAALEWRAERRRFAARERQLREEAERERRQLADRLRSKWEAQRSRELRQLQEEMQREREAEIRQLLRWKEAEQRQLQQLLHRERDGVVRQARELQRQLAEELVNRGHCSRPGAS
HUMAN20192	HUMAN20192_1to36	0.97973	0.702810139468	SHRKFSAPRHGSLGFLPRKRSSRHRGKVKSFPKDDSHRKFSAPRHGSLGFLPRKRSSRHRGKVKSFPKDDSHRKFSAPRHGSLGFLPRKRSSRHRGKVKSFPKDDSHRKFSAPRHGSLGFLPRKRSSRHRGKVKSFPKDDSHRKFSAPRHGSLGFLPRKRSSRHRGKVKSFPKDDSHRKFSAPRHGSLGFLPRKRSSRHRGKVKSFPKDDSHRKFSAPRHGSLGFLPRKRSSRHRGKVKSFPKDDSHRKFSAPRHG
HUMAN20273	HUMAN20273_211to245	1.06197	0.761808154496	RRPVLPRTEAASLRVLERERRKRSRKELLNFYAWQRRPVLPRTEAASLRVLERERRKRSRKELLNFYAWQRRPVLPRTEAASLRVLERERRKRSRKELLNFYAWQRRPVLPRTEAASLRVLERERRKRSRKELLNFYAWQRRPVLPRTEAASLRVLERERRKRSRKELLNFYAWQRRPVLPRTEAASLRVLERERRKRSRKELLNFYAWQRRPVLPRTEAASLRVLERERRKRSRKELLNFYAWQRRPVLPRTEAA
HUMAN21531	HUMAN21531_43to78	0.998587	0.71633705802	WEGRTHALETCLKIREQELKSLRSQLDVTHKEVGMLWEGRTHALETCLKIREQELKSLRSQLDVTHKEVGMLWEGRTHALETCLKIREQELKSLRSQLDVTHKEVGMLWEGRTHALETCLKIREQELKSLRSQLDVTHKEVGMLWEGRTHALETCLKIREQELKSLRSQLDVTHKEVGMLWEGRTHALETCLKIREQELKSLRSQLDVTHKEVGMLWEGRTHALETCLKIREQELKSLRSQLDVTHKEVGMLWEGR
HUMAN21972	HUMAN21972_426to475	0.978997	0.702284308323	GSSSEVSSINSDLEWDPEDVNLEGSKENVELLGSQVHQDSVRTAHLSDDDGSSSEVSSINSDLEWDPEDVNLEGSKENVELLGSQVHQDSVRTAHLSDDDGSSSEVSSINSDLEWDPEDVNLEGSKENVELLGSQVHQDSVRTAHLSDDDGSSSEVSSINSDLEWDPEDVNLEGSKENVELLGSQVHQDSVRTAHLSDDDGSSSEVSSINSDLEWDPEDVNLEGSKENVELLGSQVHQDSVRTAHLSDDDGSSSEV
HUMAN21975	HUMAN21975_1to31	1.10598	0.793376152356	GRRRAPAGGSLGRALMRHQTQRSRSHRHTDGRRRAPAGGSLGRALMRHQTQRSRSHRHTDGRRRAPAGGSLGRALMRHQTQRSRSHRHTDGRRRAPAGGSLGRALMRHQTQRSRSHRHTDGRRRAPAGGSLGRALMRHQTQRSRSHRHTDGRRRAPAGGSLGRALMRHQTQRSRSHRHTDGRRRAPAGGSLGRALMRHQTQRSRSHRHTDGRRRAPAGGSLGRALMRHQTQRSRSHRHTDGRRRAPAGGSLGRALM
HUMAN24357	HUMAN24357_217to263	1.08579	0.77889026967	TSPPLGGPQALDTGASLDSLDSLSRALGVLEEHANSSRRRARRHAADTSPPLGGPQALDTGASLDSLDSLSRALGVLEEHANSSRRRARRHAADTSPPLGGPQALDTGASLDSLDSLSRALGVLEEHANSSRRRARRHAADTSPPLGGPQALDTGASLDSLDSLSRALGVLEEHANSSRRRARRHAADTSPPLGGPQALDTGASLDSLDSLSRALGVLEEHANSSRRRARRHAADTSPPLGGPQALDTGASLDSLD
HUMAN24976	HUMAN24976_83to164	1.06805	0.766169072543	GEKRSRNRGPPPSWGRRPRDDYRRRSPPPRRRSPRRRSFSRSRSRSLSRDRRRERSLSRERNHKPSRSFSRSRSRSRSNERKGEKRSRNRGPPPSWGRRPRDDYRRRSPPPRRRSPRRRSFSRSRSRSLSRDRRRERSLSRERNHKPSRSFSRSRSRSRSNERKGEKRSRNRGPPPSWGRRPRDDYRRRSPPPRRRSPRRRSFSRSRSRSLSRDRRRERSLSRERNHKPSRSFSRSRSRSRSNERKGEKRSRNRGP
HUMAN24987	HUMAN24987_1to30	1.03266	0.740782177463	LLSKINSLAHLRAAPCNDLHATKLAPGKELLSKINSLAHLRAAPCNDLHATKLAPGKELLSKINSLAHLRAAPCNDLHATKLAPGKELLSKINSLAHLRAAPCNDLHATKLAPGKELLSKINSLAHLRAAPCNDLHATKLAPGKELLSKINSLAHLRAAPCNDLHATKLAPGKELLSKINSLAHLRAAPCNDLHATKLAPGKELLSKINSLAHLRAAPCNDLHATKLAPGKELLSKINSLAHLRAAPCNDLHATKL
HUMAN25754	HUMAN25754_97to138	0.983775	0.705712002222	RRASAPISQWSSSRRSRSSYTHGLNRTGFYRHSGCERRSNLSRRASAPISQWSSSRRSRSSYTHGLNRTGFYRHSGCERRSNLSRRASAPISQWSSSRRSRSSYTHGLNRTGFYRHSGCERRSNLSRRASAPISQWSSSRRSRSSYTHGLNRTGFYRHSGCERRSNLSRRASAPISQWSSSRRSRSSYTHGLNRTGFYRHSGCERRSNLSRRASAPISQWSSSRRSRSSYTHGLNRTGFYRHSGCERRSNLSRRAS
HUMAN25876	HUMAN25876_52to89	1.05311	0.755451831678	SVGSEDSLDTSLRAHGVHATKHVPEKRPLPIRRKRSIESVGSEDSLDTSLRAHGVHATKHVPEKRPLPIRRKRSIESVGSEDSLDTSLRAHGVHATKHVPEKRPLPIRRKRSIESVGSEDSLDTSLRAHGVHATKHVPEKRPLPIRRKRSIESVGSEDSLDTSLRAHGVHATKHVPEKRPLPIRRKRSIESVGSEDSLDTSLRAHGVHATKHVPEKRPLPIRRKRSIESVGSEDSLDTSLRAHGVHATKHVPEKRP
HUMAN26077	HUMAN26077_65to96	0.998806	0.716494277172	GKRSSPETLISDLLMRESTENVPRTRLEDPAMGKRSSPETLISDLLMRESTENVPRTRLEDPAMGKRSSPETLISDLLMRESTENVPRTRLEDPAMGKRSSPETLISDLLMRESTENVPRTRLEDPAMGKRSSPETLISDLLMRESTENVPRTRLEDPAMGKRSSPETLISDLLMRESTENVPRTRLEDPAMGKRSSPETLISDLLMRESTENVPRTRLEDPAMGKRSSPETLISDLLMRESTENVPRTRLEDPAM
HUMAN26227	HUMAN26227_1042to1109	1.08333	0.77712926125	RATTFIDPRIPLQNGRLPNHLTHRQHLQRLRSYSAGEASEVSRNRGASLLARPGHSLVAAIRSQHQHERATTFIDPRIPLQNGRLPNHLTHRQHLQRLRSYSAGEASEVSRNRGASLLARPGHSLVAAIRSQHQHERATTFIDPRIPLQNGRLPNHLTHRQHLQRLRSYSAGEASEVSRNRGASLLARPGHSLVAAIRSQHQHERATTFIDPRIPLQNGRLPNHLTHRQHLQRLRSYSAGEASEVSRNRGASLLAR
HUMAN26767	HUMAN26767_318to351	0.976905	0.700783521757	RSTNPRARKNRSRIPLLRKRRFQLYRSMNSRARKRSTNPRARKNRSRIPLLRKRRFQLYRSMNSRARKRSTNPRARKNRSRIPLLRKRRFQLYRSMNSRARKRSTNPRARKNRSRIPLLRKRRFQLYRSMNSRARKRSTNPRARKNRSRIPLLRKRRFQLYRSMNSRARKRSTNPRARKNRSRIPLLRKRRFQLYRSMNSRARKRSTNPRARKNRSRIPLLRKRRFQLYRSMNSRARKRSTNPRARKNRSRIPLLR
HUMAN27431	HUMAN27431_130to171	1.03806	0.74465677225	MRLQDQQLARQLMRLRGDINKLKIEHTCRLHRRMLNDATYELMRLQDQQLARQLMRLRGDINKLKIEHTCRLHRRMLNDATYELMRLQDQQLARQLMRLRGDINKLKIEHTCRLHRRMLNDATYELMRLQDQQLARQLMRLRGDINKLKIEHTCRLHRRMLNDATYELMRLQDQQLARQLMRLRGDINKLKIEHTCRLHRRMLNDATYELMRLQDQQLARQLMRLRGDINKLKIEHTCRLHRRMLNDATYELMRLQ
HUMAN28030	HUMAN28030_241to280	1.07932	0.77425134267	VKEGDVLRRSEEHSPPRGINDRHFRKRSHSKSPRRTRSRSVKEGDVLRRSEEHSPPRGINDRHFRKRSHSKSPRRTRSRSVKEGDVLRRSEEHSPPRGINDRHFRKRSHSKSPRRTRSRSVKEGDVLRRSEEHSPPRGINDRHFRKRSHSKSPRRTRSRSVKEGDVLRRSEEHSPPRGINDRHFRKRSHSKSPRRTRSRSVKEGDVLRRSEEHSPPRGINDRHFRKRSHSKSPRRTRSRSVKEGDVLRRSEEHSPP
HUMAN28038	HUMAN28038_270to299	1.34328	0.963599896972	LEEELLRAKIEVEKLKAIRLRHDLPEYNSLLEEELLRAKIEVEKLKAIRLRHDLPEYNSLLEEELLRAKIEVEKLKAIRLRHDLPEYNSLLEEELLRAKIEVEKLKAIRLRHDLPEYNSLLEEELLRAKIEVEKLKAIRLRHDLPEYNSLLEEELLRAKIEVEKLKAIRLRHDLPEYNSLLEEELLRAKIEVEKLKAIRLRHDLPEYNSLLEEELLRAKIEVEKLKAIRLRHDLPEYNSLLEEELLRAKIEVEKLK
HUMAN28108	HUMAN28108_2318to2364	1.02863	0.737891346131	ANKGTHTSLMQRLRNRGERDREREREREMRRSSGLRAGSRRDRDRDFANKGTHTSLMQRLRNRGERDREREREREMRRSSGLRAGSRRDRDRDFANKGTHTSLMQRLRNRGERDREREREREMRRSSGLRAGSRRDRDRDFANKGTHTSLMQRLRNRGERDREREREREMRRSSGLRAGSRRDRDRDFANKGTHTSLMQRLRNRGERDREREREREMRRSSGLRAGSRRDRDRDFANKGTHTSLMQRLRNRGERDR
HUMAN28208	HUMAN28208_516to550	1.06211	0.761903418099	GSHHGSKKSAESAEEDLLPLLHEGQGDVAHDVPIPGSHHGSKKSAESAEEDLLPLLHEGQGDVAHDVPIPGSHHGSKKSAESAEEDLLPLLHEGQGDVAHDVPIPGSHHGSKKSAESAEEDLLPLLHEGQGDVAHDVPIPGSHHGSKKSAESAEEDLLPLLHEGQGDVAHDVPIPGSHHGSKKSAESAEEDLLPLLHEGQGDVAHDVPIPGSHHGSKKSAESAEEDLLPLLHEGQGDVAHDVPIPGSHHGSKKSAE
HUMAN28974	HUMAN28974_661to690	0.983477	0.705498343234	VQLMAAEKKSKAELEDLRQRLKDLEDKEKKVQLMAAEKKSKAELEDLRQRLKDLEDKEKKVQLMAAEKKSKAELEDLRQRLKDLEDKEKKVQLMAAEKKSKAELEDLRQRLKDLEDKEKKVQLMAAEKKSKAELEDLRQRLKDLEDKEKKVQLMAAEKKSKAELEDLRQRLKDLEDKEKKVQLMAAEKKSKAELEDLRQRLKDLEDKEKKVQLMAAEKKSKAELEDLRQRLKDLEDKEKKVQLMAAEKKSKAELED
HUMAN29193	HUMAN29193_470to520	1.09487	0.785405564694	HIPPNPQDLRLLSYITRVGTFRAHSSPEMRAPGSLKRLEKFSLPEVPLRPKHIPPNPQDLRLLSYITRVGTFRAHSSPEMRAPGSLKRLEKFSLPEVPLRPKHIPPNPQDLRLLSYITRVGTFRAHSSPEMRAPGSLKRLEKFSLPEVPLRPKHIPPNPQDLRLLSYITRVGTFRAHSSPEMRAPGSLKRLEKFSLPEVPLRPKHIPPNPQDLRLLSYITRVGTFRAHSSPEMRAPGSLKRLEKFSLPEVPLRPKH
HUMAN29581	HUMAN29581_1to37	1.06609	0.764763635095	TELAGASSSCCHRPAGRGAMQSVLHHFQRLRGREGGTELAGASSSCCHRPAGRGAMQSVLHHFQRLRGREGGTELAGASSSCCHRPAGRGAMQSVLHHFQRLRGREGGTELAGASSSCCHRPAGRGAMQSVLHHFQRLRGREGGTELAGASSSCCHRPAGRGAMQSVLHHFQRLRGREGGTELAGASSSCCHRPAGRGAMQSVLHHFQRLRGREGGTELAGASSSCCHRPAGRGAMQSVLHHFQRLRGREGGTELA
HUMAN30154	HUMAN30154_96to125	1.06603	0.764717200502	LREKQLSHSLRAVSTDPPHHDHHDEFCLMPLREKQLSHSLRAVSTDPPHHDHHDEFCLMPLREKQLSHSLRAVSTDPPHHDHHDEFCLMPLREKQLSHSLRAVSTDPPHHDHHDEFCLMPLREKQLSHSLRAVSTDPPHHDHHDEFCLMPLREKQLSHSLRAVSTDPPHHDHHDEFCLMPLREKQLSHSLRAVSTDPPHHDHHDEFCLMPLREKQLSHSLRAVSTDPPHHDHHDEFCLMPLREKQLSHSLRAVSTD
HUMAN30583	HUMAN30583_1to32	1.38041	0.990242065329	ADAEVIILPKKHKKKKERKSLPEEDVAEIQHADAEVIILPKKHKKKKERKSLPEEDVAEIQHADAEVIILPKKHKKKKERKSLPEEDVAEIQHADAEVIILPKKHKKKKERKSLPEEDVAEIQHADAEVIILPKKHKKKKERKSLPEEDVAEIQHADAEVIILPKKHKKKKERKSLPEEDVAEIQHADAEVIILPKKHKKKKERKSLPEEDVAEIQHADAEVIILPKKHKKKKERKSLPEEDVAEIQHADAEVIIL
HUMAN30604	HUMAN30604_1to42	1.00759	0.722796682843	WYHRLSHLHSRLQDLLKGGVIYPALPQPNFKSLLPLAVHWHWYHRLSHLHSRLQDLLKGGVIYPALPQPNFKSLLPLAVHWHWYHRLSHLHSRLQDLLKGGVIYPALPQPNFKSLLPLAVHWHWYHRLSHLHSRLQDLLKGGVIYPALPQPNFKSLLPLAVHWHWYHRLSHLHSRLQDLLKGGVIYPALPQPNFKSLLPLAVHWHWYHRLSHLHSRLQDLLKGGVIYPALPQPNFKSLLPLAVHWHWYHRLSHLHS
