## Supplementary File 5 for "Discovering molecular features of intrinsically disordered regions by using evolution for contrastive learning": filter_152_idr_activations.txt

HUMAN03343	HUMAN03343_16to119	1.25563	0.700606074474	MWLCPLALNLILMAASGAVCEVKDVCVGSPGIPGTPGSHGLPGRDGRDGLKGDPGPPGPMGPPGEMPCPPGNDGLPGAPGIPGECGEKGEPGERGPPGLPAHLMWLCPLALNLILMAASGAVCEVKDVCVGSPGIPGTPGSHGLPGRDGRDGLKGDPGPPGPMGPPGEMPCPPGNDGLPGAPGIPGECGEKGEPGERGPPGLPAHLMWLCPLALNLILMAASGAVCEVKDVCVGSPGIPGTPGSHGLPGRDGRDGL
HUMAN06785	HUMAN06785_518to589	1.52958	0.853461717695	ESKSYGSGSRRERSRERDHSRSREKSRRHKSRSRDRHDDYYRERSRERERHRDRDRDRDRERDREREYRHRESKSYGSGSRRERSRERDHSRSREKSRRHKSRSRDRHDDYYRERSRERERHRDRDRDRDRERDREREYRHRESKSYGSGSRRERSRERDHSRSREKSRRHKSRSRDRHDDYYRERSRERERHRDRDRDRDRERDREREYRHRESKSYGSGSRRERSRERDHSRSREKSRRHKSRSRDRHDDYYRE
HUMAN16586	HUMAN16586_15to140	1.30503	0.728168434933	MRGNLALVGVLISLAFLSLLPSGHPQPAGDDACSVQILVPGLKGDAGEKGDKGAPGRPGRVGPTGEKGDMGDKGQKGSVGRHGKIGPIGSKGEKGDSGDIGPPGPNGEPGLPCECSQLRKAIGEMMRGNLALVGVLISLAFLSLLPSGHPQPAGDDACSVQILVPGLKGDAGEKGDKGAPGRPGRVGPTGEKGDMGDKGQKGSVGRHGKIGPIGSKGEKGDSGDIGPPGPNGEPGLPCECSQLRKAIGEMMRGNLA
HUMAN20607	HUMAN20607_61to96	1.35203	0.754393304938	SKESRRRHRHRGHKHHHRRRKDKESDKEDGRESPSSKESRRRHRHRGHKHHHRRRKDKESDKEDGRESPSSKESRRRHRHRGHKHHHRRRKDKESDKEDGRESPSSKESRRRHRHRGHKHHHRRRKDKESDKEDGRESPSSKESRRRHRHRGHKHHHRRRKDKESDKEDGRESPSSKESRRRHRHRGHKHHHRRRKDKESDKEDGRESPSSKESRRRHRHRGHKHHHRRRKDKESDKEDGRESPSSKESRRRHRHR
HUMAN22235	HUMAN22235_22to149	1.39123	0.776265610651	SGQPRGNQLKGENYSPRYICSIPGLPGPPGPPGANGSPGPHGRIGLPGRDGRDGRKGEKGEKGTAGLRGKTGPLGLAGEKGDQGETGKKGPIGPEGEKGEVGPIGPPGPKGDRGEQGDPGLPGVCRCSGQPRGNQLKGENYSPRYICSIPGLPGPPGPPGANGSPGPHGRIGLPGRDGRDGRKGEKGEKGTAGLRGKTGPLGLAGEKGDQGETGKKGPIGPEGEKGEVGPIGPPGPKGDRGEQGDPGLPGVCRCSG
HUMAN24171	HUMAN24171_46to192	1.32802	0.740997780649	MIPWVLLACALPCAADPLLGAFARRDFRKGSPQLVCSLPGPQGPPGPPGAPGPSGMMGRMGFPGKDGQDGHDGDRGDSGEEGPPGRTGNRGKPGPKGKAGAIGRAGPRGPKGVNGTPGKHGTPGKKGPKGKKGEPGLPGPCSCGSGMIPWVLLACALPCAADPLLGAFARRDFRKGSPQLVCSLPGPQGPPGPPGAPGPSGMMGRMGFPGKDGQDGHDGDRGDSGEEGPPGRTGNRGKPGPKGKAGAIGRAGPRGP
HUMAN00755	HUMAN00755_1to36	1.42	0.792317824129	EWGPGSDWSRGEAAGVDRGKAGLGLGGRPPPQPPREWGPGSDWSRGEAAGVDRGKAGLGLGGRPPPQPPREWGPGSDWSRGEAAGVDRGKAGLGLGGRPPPQPPREWGPGSDWSRGEAAGVDRGKAGLGLGGRPPPQPPREWGPGSDWSRGEAAGVDRGKAGLGLGGRPPPQPPREWGPGSDWSRGEAAGVDRGKAGLGLGGRPPPQPPREWGPGSDWSRGEAAGVDRGKAGLGLGGRPPPQPPREWGPGSDWSRG
HUMAN00796	HUMAN00796_1to689	1.39078	0.776016643734	AAATASPRSLLVLLQVVVLALAQIRGPPGERGPPGPPGPPGVPGSDGIDGDNGPPGKAGPPGPKGEPGKAGPDGPDGKPGIDGLTGAKGEPGPMGIPGVKGQPGLPGPPGLPGPGFAGPPGPPGPVGLGPPGYPGKQGPHGHPGPRGVPGIVGAVGQIGNTGPKGKRGEKGDPGEVGRGHPGMPGPPGIPGLPGRPGQAINGKDGDRGSPGAPGEAGRPGLPGPVGLPGFCEPAACLGASAYASARLTEPGSIKGP
HUMAN01065	HUMAN01065_48to118	1.29246	0.721157651599	LDYGGYEPMDSGGGPSPGPGGGPRGDGGGDGGGGGPSRGGSTGGGGGFDPPPAYHEVVDAEKNDENGNCSGLDYGGYEPMDSGGGPSPGPGGGPRGDGGGDGGGGGPSRGGSTGGGGGFDPPPAYHEVVDAEKNDENGNCSGLDYGGYEPMDSGGGPSPGPGGGPRGDGGGDGGGGGPSRGGSTGGGGGFDPPPAYHEVVDAEKNDENGNCSGLDYGGYEPMDSGGGPSPGPGGGPRGDGGGDGGGGGPSRGGSTG
HUMAN01262	HUMAN01262_249to302	1.30581	0.728606238899	DDEEGGEDDDDDDDDGDEGEEELEDIDEGDEDEGEEDEDDDEGEEGEEDEGEDDDDEEGGEDDDDDDDDGDEGEEELEDIDEGDEDEGEEDEDDDEGEEGEEDEGEDDDDEEGGEDDDDDDDDGDEGEEELEDIDEGDEDEGEEDEDDDEGEEGEEDEGEDDDDEEGGEDDDDDDDDGDEGEEELEDIDEGDEDEGEEDEDDDEGEEGEEDEGEDDDDEEGGEDDDDDDDDGDEGEEELEDIDEGDEDEGEEDEDD
HUMAN01315	HUMAN01315_165to231	1.36529	0.761792737403	GHSHGSGHGHSHSLFNGALDQAHGHVDHCHSHEVKHGAAHSHDHAHGHGHFHSHDGPSLKETTGPSRGHSHGSGHGHSHSLFNGALDQAHGHVDHCHSHEVKHGAAHSHDHAHGHGHFHSHDGPSLKETTGPSRGHSHGSGHGHSHSLFNGALDQAHGHVDHCHSHEVKHGAAHSHDHAHGHGHFHSHDGPSLKETTGPSRGHSHGSGHGHSHSLFNGALDQAHGHVDHCHSHEVKHGAAHSHDHAHGHGHFHSHD
HUMAN02618	HUMAN02618_1to47	1.59967	0.892568547051	PPQQGDPAFPDRCEAPPVPPRRERGGRGGRGPGEPGGRGRAGGAEGPPQQGDPAFPDRCEAPPVPPRRERGGRGGRGPGEPGGRGRAGGAEGPPQQGDPAFPDRCEAPPVPPRRERGGRGGRGPGEPGGRGRAGGAEGPPQQGDPAFPDRCEAPPVPPRRERGGRGGRGPGEPGGRGRAGGAEGPPQQGDPAFPDRCEAPPVPPRRERGGRGGRGPGEPGGRGRAGGAEGPPQQGDPAFPDRCEAPPVPPRRERGG
HUMAN03010	HUMAN03010_814to846	1.31566	0.734097878387	DLDKKNPEIKIDETGSTPGYEGEGEGDKNISRKDLDKKNPEIKIDETGSTPGYEGEGEGDKNISRKDLDKKNPEIKIDETGSTPGYEGEGEGDKNISRKDLDKKNPEIKIDETGSTPGYEGEGEGDKNISRKDLDKKNPEIKIDETGSTPGYEGEGEGDKNISRKDLDKKNPEIKIDETGSTPGYEGEGEGDKNISRKDLDKKNPEIKIDETGSTPGYEGEGEGDKNISRKDLDKKNPEIKIDETGSTPGYEGEGE
HUMAN03030	HUMAN03030_344to380	1.334	0.744333391911	APGAGGAGGAGGAAAGAGAAGAGAGGPGGRGEYEELGAPGAGGAGGAGGAAAGAGAAGAGAGGPGGRGEYEELGAPGAGGAGGAGGAAAGAGAAGAGAGGPGGRGEYEELGAPGAGGAGGAGGAAAGAGAAGAGAGGPGGRGEYEELGAPGAGGAGGAGGAAAGAGAAGAGAGGPGGRGEYEELGAPGAGGAGGAGGAAAGAGAAGAGAGGPGGRGEYEELGAPGAGGAGGAGGAAAGAGAAGAGAGGPGGRGEYE
HUMAN03346	HUMAN03346_1to238	1.27096	0.70916061233	LLFLLSALVLLTQPLGYLEAEMKTYSHRTMPSACTLVMCSSVESGLPGRDGRDGREGPRGEKGDPGLPGAAGQAGMPGQAGPVGPKGDNGSVGEPGPKGDTGPSGPPGPPGVPGPAGREGPLGKQGNIGPQGKPGPKGEAGPKGEVGAPGMQGSAGARGLAGPKGERGVPGERGVPGNTGAAGSAGAMGPQGSPGARGPPGLKGDKGIPGDKGAKGESGLPDVASLRQQVEALQGQVLLFLLSALVLLTQPLGYLE
HUMAN04931	HUMAN04931_401to431	1.42233	0.793619462814	RRGGARARPEPVLDNPPPRPIRVLPRGPQGPRRGGARARPEPVLDNPPPRPIRVLPRGPQGPRRGGARARPEPVLDNPPPRPIRVLPRGPQGPRRGGARARPEPVLDNPPPRPIRVLPRGPQGPRRGGARARPEPVLDNPPPRPIRVLPRGPQGPRRGGARARPEPVLDNPPPRPIRVLPRGPQGPRRGGARARPEPVLDNPPPRPIRVLPRGPQGPRRGGARARPEPVLDNPPPRPIRVLPRGPQGPRRGGARAR
HUMAN04938	HUMAN04938_499to535	1.43414	0.800208538893	SGRRGDRRSSRDMAGGAGPRSESDLEDVGPTAEWNGDSGRRGDRRSSRDMAGGAGPRSESDLEDVGPTAEWNGDSGRRGDRRSSRDMAGGAGPRSESDLEDVGPTAEWNGDSGRRGDRRSSRDMAGGAGPRSESDLEDVGPTAEWNGDSGRRGDRRSSRDMAGGAGPRSESDLEDVGPTAEWNGDSGRRGDRRSSRDMAGGAGPRSESDLEDVGPTAEWNGDSGRRGDRRSSRDMAGGAGPRSESDLEDVGPTAEW
HUMAN05619	HUMAN05619_1to100	1.3471	0.751643427759	RPLLVLLLLGLAAGSPPLDDNKIPSLCPGHPGLPGTPGHHGSQGLPGRDGRDGRDGAPGAPGEKGEGGRPGLPGPRGDPGPRGEAGPAGPTGPAGECSVRPLLVLLLLGLAAGSPPLDDNKIPSLCPGHPGLPGTPGHHGSQGLPGRDGRDGRDGAPGAPGEKGEGGRPGLPGPRGDPGPRGEAGPAGPTGPAGECSVRPLLVLLLLGLAAGSPPLDDNKIPSLCPGHPGLPGTPGHHGSQGLPGRDGRDGRDGAP
HUMAN05738	HUMAN05738_1to34	1.26437	0.705484442528	GSDRARKGGGGPKDFGAGLKYNSRHEKVNGLEEGSDRARKGGGGPKDFGAGLKYNSRHEKVNGLEEGSDRARKGGGGPKDFGAGLKYNSRHEKVNGLEEGSDRARKGGGGPKDFGAGLKYNSRHEKVNGLEEGSDRARKGGGGPKDFGAGLKYNSRHEKVNGLEEGSDRARKGGGGPKDFGAGLKYNSRHEKVNGLEEGSDRARKGGGGPKDFGAGLKYNSRHEKVNGLEEGSDRARKGGGGPKDFGAGLKYNSRH
HUMAN05904	HUMAN05904_1to38	1.32582	0.7397687102	AAPSDGFKPRERSGGEQAQDWDALPPKRPRLGAGNKIAAPSDGFKPRERSGGEQAQDWDALPPKRPRLGAGNKIAAPSDGFKPRERSGGEQAQDWDALPPKRPRLGAGNKIAAPSDGFKPRERSGGEQAQDWDALPPKRPRLGAGNKIAAPSDGFKPRERSGGEQAQDWDALPPKRPRLGAGNKIAAPSDGFKPRERSGGEQAQDWDALPPKRPRLGAGNKIAAPSDGFKPRERSGGEQAQDWDALPPKRPRLGAG
HUMAN06281	HUMAN06281_72to1249	1.44558	0.806591616965	VKDCLSPEIPFGECCPICPTDLATASGQPGPKGQKGEPGDIKDIVGPKGPPGPQGPAGEQGPRGDRGDKGEKGAPGPRGRDGEPGTPGNPGPPGPPGPPGPPGLGGNFAAQMAGGFDEKAGGAQLGVMGEPGERGLKGHRGFTGLQGLPGPPGPSGDQGASGPAGPSGPRGPPGPVGPSGKDGANGIPGPIGPPGPRGRSGETGPAGPPGNPGPPGPPGPPGPGIDMSAFAGLGPREKGPDPLQYMRADQAAGGLR
HUMAN06499	HUMAN06499_230to260	1.3521	0.75443481051	LDARDGNEVEPDDDHFSIGVGSRLDGLRNRGLDARDGNEVEPDDDHFSIGVGSRLDGLRNRGLDARDGNEVEPDDDHFSIGVGSRLDGLRNRGLDARDGNEVEPDDDHFSIGVGSRLDGLRNRGLDARDGNEVEPDDDHFSIGVGSRLDGLRNRGLDARDGNEVEPDDDHFSIGVGSRLDGLRNRGLDARDGNEVEPDDDHFSIGVGSRLDGLRNRGLDARDGNEVEPDDDHFSIGVGSRLDGLRNRGLDARDGNE
HUMAN06601	HUMAN06601_86to115	1.39394	0.777777836903	NRSREARKDRTPPPRFRPAGAAPRPPPKPMNRSREARKDRTPPPRFRPAGAAPRPPPKPMNRSREARKDRTPPPRFRPAGAAPRPPPKPMNRSREARKDRTPPPRFRPAGAAPRPPPKPMNRSREARKDRTPPPRFRPAGAAPRPPPKPMNRSREARKDRTPPPRFRPAGAAPRPPPKPMNRSREARKDRTPPPRFRPAGAAPRPPPKPMNRSREARKDRTPPPRFRPAGAAPRPPPKPMNRSREARKDRTPPPRF
HUMAN06839	HUMAN06839_348to391	1.42036	0.792518500909	EDDDDDYDEEGEEADEEGEEEGDEENDPDYDPKKDQNPAECKQQEDDDDDYDEEGEEADEEGEEEGDEENDPDYDPKKDQNPAECKQQEDDDDDYDEEGEEADEEGEEEGDEENDPDYDPKKDQNPAECKQQEDDDDDYDEEGEEADEEGEEEGDEENDPDYDPKKDQNPAECKQQEDDDDDYDEEGEEADEEGEEEGDEENDPDYDPKKDQNPAECKQQEDDDDDYDEEGEEADEEGEEEGDEENDPDYDPKKDQ
HUMAN07254	HUMAN07254_277to314	1.32512	0.739380659707	AAAPVAAATTAAPAAAAAPAKVEAKEESEESDEDMGFGAAAPVAAATTAAPAAAAAPAKVEAKEESEESDEDMGFGAAAPVAAATTAAPAAAAAPAKVEAKEESEESDEDMGFGAAAPVAAATTAAPAAAAAPAKVEAKEESEESDEDMGFGAAAPVAAATTAAPAAAAAPAKVEAKEESEESDEDMGFGAAAPVAAATTAAPAAAAAPAKVEAKEESEESDEDMGFGAAAPVAAATTAAPAAAAAPAKVEAKEES
HUMAN07383	HUMAN07383_1to32	1.35023	0.753390519675	EGSGGGAGERAPLLGARRAAAAAAAAGAFAGEGSGGGAGERAPLLGARRAAAAAAAAGAFAGEGSGGGAGERAPLLGARRAAAAAAAAGAFAGEGSGGGAGERAPLLGARRAAAAAAAAGAFAGEGSGGGAGERAPLLGARRAAAAAAAAGAFAGEGSGGGAGERAPLLGARRAAAAAAAAGAFAGEGSGGGAGERAPLLGARRAAAAAAAAGAFAGEGSGGGAGERAPLLGARRAAAAAAAAGAFAGEGSGGGAG
HUMAN07479	HUMAN07479_15to196	1.57507	0.878844570014	GNINSQDTCRQGHPGIPGNPGHNGLPGRDGRDGAKGDKGDAGEPGCPGSPGKDGTSGEKGERGADGKVEAKGIKGDQGSRGSPGKHGPKGLAGPMGEKGLRGETGPQGQKGNKGDVGPTGPEGPRGNIGPLGPTGLPGPMGPIGKPGPKGEAGPTGPQGEPGVRGIRGWKGDRGEKGKIGETGNINSQDTCRQGHPGIPGNPGHNGLPGRDGRDGAKGDKGDAGEPGCPGSPGKDGTSGEKGERGADGKVEAKGIK
HUMAN07482	HUMAN07482_1to195	1.43189	0.79895525686	RIWWLLLAIEICTGNINSQDTCRQGHPGIPGNPGHNGLPGRDGRDGAKGDKGDAGEPGRPGSPGKDGTSGEKGERGADGKVEAKGIKGDQGSRGSPGKHGPKGLAGPMGEKGLRGETGPQGQKGNKGDVGPTGPEGPRGNIGPLGPTGLPGPMGPIGKPGPKGEAGPTGPQGEPGVRGIRGWKGDRGEKGKIGERIWWLLLAIEICTGNINSQDTCRQGHPGIPGNPGHNGLPGRDGRDGAKGDKGDAGEPGRPGS
HUMAN07839	HUMAN07839_1to1429	1.42458	0.794875072884	GPRLSVWLLLLPAALLLHEEHSRAAAKGGCAGSGCGKCDCHGVKGQKGERGLPGLQGVIGFPGMQGPEGPQGPPGQKGDTGEPGLPGTKGTRGPPGASGYPGNPGLPGIPGQDGPPGPPGIPGCNGTKGSKGDMGPPGVPGFQGPKGLPGLQGIKGDQGDQGVPGAKGLPGPPGPPGPYDIIKGEPGLPGPEGPPGLKGLQGLPGPKGQQGVTGLVGIPGPPGIPGFDGAPGQKGEMGPAGPTGPRGFPGPPGPDG
HUMAN07840	HUMAN07840_1to1474	1.47898	0.825229082156	GRDQRAVAGPALRRWLLLGTVTVGFLAQSVLAGVKKFDVPCGGRDCSGGCQCYPEKGGRGQPGPVGPQGYNGPPGLQGFPGLQGRKGDKGERGAPGVTGPKGDVGARGVSGFPGADGIPGHPGQGGPRGPRGEQGFMGNTGPTGAVGDRGPKGPKGDPGFPGAPGTVGAPGIAGIPQKIAVQPGTVGPQGRRGPPGAPGEMGPQGPPGEPGFRGAPGKAGPQGRGGVSAVPGFRGDEGPIGHQGPIGQEGAPGRPG
HUMAN08613	HUMAN08613_583to615	1.32083	0.736986839142	SARGDHRGERGDPRGDQGTHLSALGPAPSLQQPSARGDHRGERGDPRGDQGTHLSALGPAPSLQQPSARGDHRGERGDPRGDQGTHLSALGPAPSLQQPSARGDHRGERGDPRGDQGTHLSALGPAPSLQQPSARGDHRGERGDPRGDQGTHLSALGPAPSLQQPSARGDHRGERGDPRGDQGTHLSALGPAPSLQQPSARGDHRGERGDPRGDQGTHLSALGPAPSLQQPSARGDHRGERGDPRGDQGTHLSALG
HUMAN09222	HUMAN09222_1to113	1.42367	0.794364168559	QAERGARGGRGRRPGRGRPGGDRHSERPGAAAAVARGGGGGGGGDGGGRRGRGRGRGFRGARGGRGGGGAPRGSRREPGGWGAGASAPVEDDSDAETYGEENDEQGNYSKRKQAERGARGGRGRRPGRGRPGGDRHSERPGAAAAVARGGGGGGGGDGGGRRGRGRGRGFRGARGGRGGGGAPRGSRREPGGWGAGASAPVEDDSDAETYGEENDEQGNYSKRKQAERGARGGRGRRPGRGRPGGDRHSERPGAAA
HUMAN09250	HUMAN09250_285to433	1.43085	0.79837491052	SSGTSREKTACAINKVLMGRVPDRGGRPNEIEPPPPEMPPWQKRQEGGGGRGGWGGGGGGGGRGGGGGGGGRGGWGGGGGGWGGGGGGGGGWGGGGGGGRGGFQGRGDYGGRGGYGGRGGYGGRGYGDPYGGGGGGGGGGGGGGGYRRYSSGTSREKTACAINKVLMGRVPDRGGRPNEIEPPPPEMPPWQKRQEGGGGRGGWGGGGGGGGRGGGGGGGGRGGWGGGGGGWGGGGGGGGGWGGGGGGGRGGFQGRG
HUMAN09271	HUMAN09271_1to82	1.66464	0.928819008168	DPGPKGHCHCGGHGHPPGHCGPPPGHGPGPCGPPPHHGPGPCGPPPGHGPGPCGPPPHHGPGPCGPPPGHGPGHPPPGPHHDPGPKGHCHCGGHGHPPGHCGPPPGHGPGPCGPPPHHGPGPCGPPPGHGPGPCGPPPHHGPGPCGPPPGHGPGHPPPGPHHDPGPKGHCHCGGHGHPPGHCGPPPGHGPGPCGPPPHHGPGPCGPPPGHGPGPCGPPPHHGPGPCGPPPGHGPGHPPPGPHHDPGPKGHCHCGGH
HUMAN09495	HUMAN09495_137to297	1.54755	0.863486377592	LTGPSGPPGPPGAGGLPGHNGLDGQPGPQGPKGEKGANGKRGKMGIPGAAGNPGERGEKGDHGELGLQGNEGPPGQKGEKGDKGDVSNDVLLAGAKGDQGPPGPPGPPGPPGPPGPPGSRRAKGPRQPSMFNGQCPGETCAIPNDDTLVGKADEKASEHHSLTGPSGPPGPPGAGGLPGHNGLDGQPGPQGPKGEKGANGKRGKMGIPGAAGNPGERGEKGDHGELGLQGNEGPPGQKGEKGDKGDVSNDVLLAGA
HUMAN09636	HUMAN09636_1to33	1.29955	0.725111522945	SLSSGASGGKGVDANPVETYDSGDEWDIGVGNSLSSGASGGKGVDANPVETYDSGDEWDIGVGNSLSSGASGGKGVDANPVETYDSGDEWDIGVGNSLSSGASGGKGVDANPVETYDSGDEWDIGVGNSLSSGASGGKGVDANPVETYDSGDEWDIGVGNSLSSGASGGKGVDANPVETYDSGDEWDIGVGNSLSSGASGGKGVDANPVETYDSGDEWDIGVGNSLSSGASGGKGVDANPVETYDSGDEWDIGVGN
HUMAN10215	HUMAN10215_258to292	1.5263	0.85163168115	PDPDPEDRGPRPGSPSALLPGPGRPPPPPTKPPETPDPDPEDRGPRPGSPSALLPGPGRPPPPPTKPPETPDPDPEDRGPRPGSPSALLPGPGRPPPPPTKPPETPDPDPEDRGPRPGSPSALLPGPGRPPPPPTKPPETPDPDPEDRGPRPGSPSALLPGPGRPPPPPTKPPETPDPDPEDRGPRPGSPSALLPGPGRPPPPPTKPPETPDPDPEDRGPRPGSPSALLPGPGRPPPPPTKPPETPDPDPEDRGPR
HUMAN10280	HUMAN10280_1to57	1.48687	0.8296308678	ADDAGAAGGPGGPGGPGMGNRGGFRGGFGSGIRGRGRGRGRGRGRGRGARGGKAEDADDAGAAGGPGGPGGPGMGNRGGFRGGFGSGIRGRGRGRGRGRGRGRGARGGKAEDADDAGAAGGPGGPGGPGMGNRGGFRGGFGSGIRGRGRGRGRGRGRGRGARGGKAEDADDAGAAGGPGGPGGPGMGNRGGFRGGFGSGIRGRGRGRGRGRGRGRGARGGKAEDADDAGAAGGPGGPGGPGMGNRGGFRGGFGSGI
HUMAN10349	HUMAN10349_1to35	1.29969	0.725187350432	PLPEPSEQEGESVKAGQEPSPKPGTDVIPAAPRKPLPEPSEQEGESVKAGQEPSPKPGTDVIPAAPRKPLPEPSEQEGESVKAGQEPSPKPGTDVIPAAPRKPLPEPSEQEGESVKAGQEPSPKPGTDVIPAAPRKPLPEPSEQEGESVKAGQEPSPKPGTDVIPAAPRKPLPEPSEQEGESVKAGQEPSPKPGTDVIPAAPRKPLPEPSEQEGESVKAGQEPSPKPGTDVIPAAPRKPLPEPSEQEGESVKAGQE
HUMAN11129	HUMAN11129_308to363	1.37875	0.769302984424	GQPQPTQPLPTVTPRRPGRPDHRPPRPPQPPPPGGKPERPPKPGPPVQPRATERPDGQPQPTQPLPTVTPRRPGRPDHRPPRPPQPPPPGGKPERPPKPGPPVQPRATERPDGQPQPTQPLPTVTPRRPGRPDHRPPRPPQPPPPGGKPERPPKPGPPVQPRATERPDGQPQPTQPLPTVTPRRPGRPDHRPPRPPQPPPPGGKPERPPKPGPPVQPRATERPDGQPQPTQPLPTVTPRRPGRPDHRPPRPPQPPP
HUMAN11129	HUMAN11129_577to609	1.53749	0.857877138984	FNPHGGAEPGADSAEGDVGDGDGDFGAGVNKDGFNPHGGAEPGADSAEGDVGDGDGDFGAGVNKDGFNPHGGAEPGADSAEGDVGDGDGDFGAGVNKDGFNPHGGAEPGADSAEGDVGDGDGDFGAGVNKDGFNPHGGAEPGADSAEGDVGDGDGDFGAGVNKDGFNPHGGAEPGADSAEGDVGDGDGDFGAGVNKDGFNPHGGAEPGADSAEGDVGDGDGDFGAGVNKDGFNPHGGAEPGADSAEGDVGDGDGDF
HUMAN11153	HUMAN11153_666to700	1.39114	0.776216987938	VRRGGAKPPRPALDARPSLYAQVQKPPRHAPGAHGVRRGGAKPPRPALDARPSLYAQVQKPPRHAPGAHGVRRGGAKPPRPALDARPSLYAQVQKPPRHAPGAHGVRRGGAKPPRPALDARPSLYAQVQKPPRHAPGAHGVRRGGAKPPRPALDARPSLYAQVQKPPRHAPGAHGVRRGGAKPPRPALDARPSLYAQVQKPPRHAPGAHGVRRGGAKPPRPALDARPSLYAQVQKPPRHAPGAHGVRRGGAKPPRP
HUMAN11169	HUMAN11169_1to67	1.27022	0.708746354793	APKAAKGAKPEPAPAPPPPGAKPEEDKKDGKEPSDKPQKAVQDHKEPSDKPQKAVQPKHEVGTRRGAPKAAKGAKPEPAPAPPPPGAKPEEDKKDGKEPSDKPQKAVQDHKEPSDKPQKAVQPKHEVGTRRGAPKAAKGAKPEPAPAPPPPGAKPEEDKKDGKEPSDKPQKAVQDHKEPSDKPQKAVQPKHEVGTRRGAPKAAKGAKPEPAPAPPPPGAKPEEDKKDGKEPSDKPQKAVQDHKEPSDKPQKAVQPK
HUMAN11357	HUMAN11357_2485to2561	1.39494	0.778334437266	AGMEEAPHEPDDQRQVPLGGRRGRKDRERERLEKERTEKERLEREKAERERLEKLRALEERSDWEGEGEEDHEGKKEAGMEEAPHEPDDQRQVPLGGRRGRKDRERERLEKERTEKERLEREKAERERLEKLRALEERSDWEGEGEEDHEGKKEAGMEEAPHEPDDQRQVPLGGRRGRKDRERERLEKERTEKERLEREKAERERLEKLRALEERSDWEGEGEEDHEGKKEAGMEEAPHEPDDQRQVPLGGRRGRK
HUMAN11905	HUMAN11905_1to39	1.30771	0.729665362656	AAGSGGSGGSGGGPGPGPGGGGGPSGSGSGPGSNGGLGAAGSGGSGGSGGGPGPGPGGGGGPSGSGSGPGSNGGLGAAGSGGSGGSGGGPGPGPGGGGGPSGSGSGPGSNGGLGAAGSGGSGGSGGGPGPGPGGGGGPSGSGSGPGSNGGLGAAGSGGSGGSGGGPGPGPGGGGGPSGSGSGPGSNGGLGAAGSGGSGGSGGGPGPGPGGGGGPSGSGSGPGSNGGLGAAGSGGSGGSGGGPGPGPGGGGGPSGSG
HUMAN11906	HUMAN11906_524to568	1.36296	0.760494557515	PEIRGRRGGRGRPRGQPPVPPKPSIRPRPGSLRSKPEPPSEDLGSPEIRGRRGGRGRPRGQPPVPPKPSIRPRPGSLRSKPEPPSEDLGSPEIRGRRGGRGRPRGQPPVPPKPSIRPRPGSLRSKPEPPSEDLGSPEIRGRRGGRGRPRGQPPVPPKPSIRPRPGSLRSKPEPPSEDLGSPEIRGRRGGRGRPRGQPPVPPKPSIRPRPGSLRSKPEPPSEDLGSPEIRGRRGGRGRPRGQPPVPPKPSIRPRPGS
HUMAN11925	HUMAN11925_875to908	1.31727	0.734999028211	FPLALIGGGREPGGGRGKSGSEGPVGAGEGDRMEFPLALIGGGREPGGGRGKSGSEGPVGAGEGDRMEFPLALIGGGREPGGGRGKSGSEGPVGAGEGDRMEFPLALIGGGREPGGGRGKSGSEGPVGAGEGDRMEFPLALIGGGREPGGGRGKSGSEGPVGAGEGDRMEFPLALIGGGREPGGGRGKSGSEGPVGAGEGDRMEFPLALIGGGREPGGGRGKSGSEGPVGAGEGDRMEFPLALIGGGREPGGGRGK
HUMAN12175	HUMAN12175_76to110	1.25622	0.700935990559	PGSEDPRGTGPSQGPEDNGVGDGEEASGADGVPIEPGSEDPRGTGPSQGPEDNGVGDGEEASGADGVPIEPGSEDPRGTGPSQGPEDNGVGDGEEASGADGVPIEPGSEDPRGTGPSQGPEDNGVGDGEEASGADGVPIEPGSEDPRGTGPSQGPEDNGVGDGEEASGADGVPIEPGSEDPRGTGPSQGPEDNGVGDGEEASGADGVPIEPGSEDPRGTGPSQGPEDNGVGDGEEASGADGVPIEPGSEDPRGTGP
HUMAN12585	HUMAN12585_456to584	1.45042	0.809291740671	EGSSGGGGRGGGSFGGGYGGGSSGGGSSGGGHGGGHGGSSGGGYGGGSSGGGSSGGGYGGGSSSGGHGGSSSGGYGGGSSGGGGGGYGGGSSGGGSSSGGGYGGGSSSGGHKSSSSGSVGESSSKGPRYEGSSGGGGRGGGSFGGGYGGGSSGGGSSGGGHGGGHGGSSGGGYGGGSSGGGSSGGGYGGGSSSGGHGGSSSGGYGGGSSGGGGGGYGGGSSGGGSSSGGGYGGGSSSGGHKSSSSGSVGESSSKGP
HUMAN12642	HUMAN12642_461to623	1.39901	0.780609128858	GQEDFESSGAGKIGLGGRGGSGGSYGRGSRGGSGGSYGGGGSGGGYGGGSGSRGGSGGSYGGGSGSGGGSGGGYGGGSGGGHSGGSGGGHSGGSGGNYGGGSGSGGGSGGGYGGGSGSRGGSGGSHGGGSGFGGESGGSYGGGEEASGSGGGYGGGSGKSSHSGQEDFESSGAGKIGLGGRGGSGGSYGRGSRGGSGGSYGGGGSGGGYGGGSGSRGGSGGSYGGGSGSGGGSGGGYGGGSGGGHSGGSGGGHSGG
HUMAN12801	HUMAN12801_38to123	1.33351	0.744062009325	RGPGAGARTDGGDALSEQSGAPPPSTLVQGPQGKPGRTGKPGPPGPPGDPGPPGPVGPPGEKGEPGKPGPPGLPGAGGSGAISTATRGPGAGARTDGGDALSEQSGAPPPSTLVQGPQGKPGRTGKPGPPGPPGDPGPPGPVGPPGEKGEPGKPGPPGLPGAGGSGAISTATRGPGAGARTDGGDALSEQSGAPPPSTLVQGPQGKPGRTGKPGPPGPPGDPGPPGPVGPPGEKGEPGKPGPPGLPGAGGSGAIST
HUMAN12984	HUMAN12984_1to49	1.26493	0.705793738858	DEEEDGAGAEESGQPRSFMRLNDLSGAGGRPGPGSAEKDPGSADSEAEDEEEDGAGAEESGQPRSFMRLNDLSGAGGRPGPGSAEKDPGSADSEAEDEEEDGAGAEESGQPRSFMRLNDLSGAGGRPGPGSAEKDPGSADSEAEDEEEDGAGAEESGQPRSFMRLNDLSGAGGRPGPGSAEKDPGSADSEAEDEEEDGAGAEESGQPRSFMRLNDLSGAGGRPGPGSAEKDPGSADSEAEDEEEDGAGAEESGQPR
HUMAN13076	HUMAN13076_25to124	1.31035	0.731136548942	PCGGGEPEPEPEPEPEPEPESEPEPEPELVEAEAAEASVEEPGEEAATVAATEEGDQEQDPEPEEEAAVEGEEEEEGAATAAAAPGHSAVPPPPPQLPPLPCGGGEPEPEPEPEPEPEPESEPEPEPELVEAEAAEASVEEPGEEAATVAATEEGDQEQDPEPEEEAAVEGEEEEEGAATAAAAPGHSAVPPPPPQLPPLPCGGGEPEPEPEPEPEPEPESEPEPEPELVEAEAAEASVEEPGEEAATVAATEEGD
HUMAN13387	HUMAN13387_1to55	1.39831	0.780216289261	AAEKQVPGGGGGGGSGGGGGSGGGGSGGGRGAGGEENKENERPSAGSKANKEFGAAEKQVPGGGGGGGSGGGGGSGGGGSGGGRGAGGEENKENERPSAGSKANKEFGAAEKQVPGGGGGGGSGGGGGSGGGGSGGGRGAGGEENKENERPSAGSKANKEFGAAEKQVPGGGGGGGSGGGGGSGGGGSGGGRGAGGEENKENERPSAGSKANKEFGAAEKQVPGGGGGGGSGGGGGSGGGGSGGGRGAGGEENKEN
HUMAN13774	HUMAN13774_84to119	1.56641	0.874010767237	EPKVKSKKREAVAGRGRGRGRGRGRGRGRGRGGPRREPKVKSKKREAVAGRGRGRGRGRGRGRGRGRGGPRREPKVKSKKREAVAGRGRGRGRGRGRGRGRGRGGPRREPKVKSKKREAVAGRGRGRGRGRGRGRGRGRGGPRREPKVKSKKREAVAGRGRGRGRGRGRGRGRGRGGPRREPKVKSKKREAVAGRGRGRGRGRGRGRGRGRGGPRREPKVKSKKREAVAGRGRGRGRGRGRGRGRGRGGPRREPKV
HUMAN13976	HUMAN13976_1to50	1.30876	0.730250365069	EKLGVEPEEEGGGDDDEEDAEAWAMELADVGAAASSQGVHDQVLPTPNAEKLGVEPEEEGGGDDDEEDAEAWAMELADVGAAASSQGVHDQVLPTPNAEKLGVEPEEEGGGDDDEEDAEAWAMELADVGAAASSQGVHDQVLPTPNAEKLGVEPEEEGGGDDDEEDAEAWAMELADVGAAASSQGVHDQVLPTPNAEKLGVEPEEEGGGDDDEEDAEAWAMELADVGAAASSQGVHDQVLPTPNAEKLGVEPEEEG
HUMAN14225	HUMAN14225_250to291	1.27402	0.710866730796	HVEELARDGEAPLDKACAEDDDEEDEEEEEEEPDPDPEMEHVHVEELARDGEAPLDKACAEDDDEEDEEEEEEEPDPDPEMEHVHVEELARDGEAPLDKACAEDDDEEDEEEEEEEPDPDPEMEHVHVEELARDGEAPLDKACAEDDDEEDEEEEEEEPDPDPEMEHVHVEELARDGEAPLDKACAEDDDEEDEEEEEEEPDPDPEMEHVHVEELARDGEAPLDKACAEDDDEEDEEEEEEEPDPDPEMEHVHVEE
HUMAN14672	HUMAN14672_410to444	1.30985	0.73085924649	QLDRDSDSEGERRPAWTDRRRRGPQDRASSGDDACQLDRDSDSEGERRPAWTDRRRRGPQDRASSGDDACQLDRDSDSEGERRPAWTDRRRRGPQDRASSGDDACQLDRDSDSEGERRPAWTDRRRRGPQDRASSGDDACQLDRDSDSEGERRPAWTDRRRRGPQDRASSGDDACQLDRDSDSEGERRPAWTDRRRRGPQDRASSGDDACQLDRDSDSEGERRPAWTDRRRRGPQDRASSGDDACQLDRDSDSEGE
HUMAN14697	HUMAN14697_1to48	1.36583	0.76209564826	AERALEPEAEAEAEAGAGGEAAAEEGAAGRKARGRPRLTESDRARRRAERALEPEAEAEAEAGAGGEAAAEEGAAGRKARGRPRLTESDRARRRAERALEPEAEAEAEAGAGGEAAAEEGAAGRKARGRPRLTESDRARRRAERALEPEAEAEAEAGAGGEAAAEEGAAGRKARGRPRLTESDRARRRAERALEPEAEAEAEAGAGGEAAAEEGAAGRKARGRPRLTESDRARRRAERALEPEAEAEAEAGAGGEA
HUMAN14852	HUMAN14852_1to33	1.27166	0.709548197215	AEQDVENDLLDYDEEEEPQAPQESTPAPPKKDAEQDVENDLLDYDEEEEPQAPQESTPAPPKKDAEQDVENDLLDYDEEEEPQAPQESTPAPPKKDAEQDVENDLLDYDEEEEPQAPQESTPAPPKKDAEQDVENDLLDYDEEEEPQAPQESTPAPPKKDAEQDVENDLLDYDEEEEPQAPQESTPAPPKKDAEQDVENDLLDYDEEEEPQAPQESTPAPPKKDAEQDVENDLLDYDEEEEPQAPQESTPAPPKKD
HUMAN14956	HUMAN14956_1to50	1.34989	0.753199554134	AMVTGGWGGPGGDTNGVDKAGGYPRAAEDDSASPPGAASDAEPGDEERPAMVTGGWGGPGGDTNGVDKAGGYPRAAEDDSASPPGAASDAEPGDEERPAMVTGGWGGPGGDTNGVDKAGGYPRAAEDDSASPPGAASDAEPGDEERPAMVTGGWGGPGGDTNGVDKAGGYPRAAEDDSASPPGAASDAEPGDEERPAMVTGGWGGPGGDTNGVDKAGGYPRAAEDDSASPPGAASDAEPGDEERPAMVTGGWGGPG
HUMAN14985	HUMAN14985_1to35	1.28257	0.715635082478	GPDRKEVPLSRGTQAVVVGKGRGAPGDDSSMGGRGPDRKEVPLSRGTQAVVVGKGRGAPGDDSSMGGRGPDRKEVPLSRGTQAVVVGKGRGAPGDDSSMGGRGPDRKEVPLSRGTQAVVVGKGRGAPGDDSSMGGRGPDRKEVPLSRGTQAVVVGKGRGAPGDDSSMGGRGPDRKEVPLSRGTQAVVVGKGRGAPGDDSSMGGRGPDRKEVPLSRGTQAVVVGKGRGAPGDDSSMGGRGPDRKEVPLSRGTQAVVV
HUMAN15101	HUMAN15101_1to40	1.26503	0.705851474173	AAAAAVGNAVPCGARPCGVRPDGQPKPGPQPRALLAAGPAAAAAVGNAVPCGARPCGVRPDGQPKPGPQPRALLAAGPAAAAAVGNAVPCGARPCGVRPDGQPKPGPQPRALLAAGPAAAAAVGNAVPCGARPCGVRPDGQPKPGPQPRALLAAGPAAAAAVGNAVPCGARPCGVRPDGQPKPGPQPRALLAAGPAAAAAVGNAVPCGARPCGVRPDGQPKPGPQPRALLAAGPAAAAAVGNAVPCGARPCGVRPD
HUMAN15456	HUMAN15456_4585to4625	1.25672	0.701213625588	DSPPGEDDMEGSAAGDVSGAGSGGSSGWGLGAGEEAEGDEDDSPPGEDDMEGSAAGDVSGAGSGGSSGWGLGAGEEAEGDEDDSPPGEDDMEGSAAGDVSGAGSGGSSGWGLGAGEEAEGDEDDSPPGEDDMEGSAAGDVSGAGSGGSSGWGLGAGEEAEGDEDDSPPGEDDMEGSAAGDVSGAGSGGSSGWGLGAGEEAEGDEDDSPPGEDDMEGSAAGDVSGAGSGGSSGWGLGAGEEAEGDEDDSPPGEDDME
HUMAN15536	HUMAN15536_1to83	1.50135	0.837712681136	KPGFSPRGGGFGGRGGFGDRGGRGGRGGFGGGRGRGGGFRGRGRGGGGGGGGGGGGGRGGGGFHSGGNRGRGRGGKRGNQSGKPGFSPRGGGFGGRGGFGDRGGRGGRGGFGGGRGRGGGFRGRGRGGGGGGGGGGGGGRGGGGFHSGGNRGRGRGGKRGNQSGKPGFSPRGGGFGGRGGFGDRGGRGGRGGFGGGRGRGGGFRGRGRGGGGGGGGGGGGGRGGGGFHSGGNRGRGRGGKRGNQSGKPGFSPRGGG
HUMAN15982	HUMAN15982_194to437	1.36214	0.760032941057	GGLGGTRRGGADVNIRHSGRDDTSRYDERPGPSPLPHRDRDRDRERERRERSRERDKERERRRSRSRDRRRRSRSRDKEERRRSRERSKDKDRDRKRRSSRSRERARRERERKEELRGGGGDMAEPSEAGDAPPDDGPPGELGPDGPDGPEEKGRDRDRERRRSHRSERERRRDRDRDRDRDREHKRGERGSERGRDEARGGGGGQDNGLEGLGNDSRDMYMESEGGDGYLAPENGYLMEAAPEGGLGGTRRGGAD
HUMAN16029	HUMAN16029_1279to1312	1.45636	0.812606133539	KHGRKPGDPPGPPRPPKEPGPPDKGGPGLPLPPLKHGRKPGDPPGPPRPPKEPGPPDKGGPGLPLPPLKHGRKPGDPPGPPRPPKEPGPPDKGGPGLPLPPLKHGRKPGDPPGPPRPPKEPGPPDKGGPGLPLPPLKHGRKPGDPPGPPRPPKEPGPPDKGGPGLPLPPLKHGRKPGDPPGPPRPPKEPGPPDKGGPGLPLPPLKHGRKPGDPPGPPRPPKEPGPPDKGGPGLPLPPLKHGRKPGDPPGPPRPPKE
HUMAN16072	HUMAN16072_203to265	1.33461	0.744676478034	EAPDPAGAANAANAAGAHDGGLDDEAGAGGGGLDGAGGELKRLCFQDAGGGAGGPPGGAGGAGEAPDPAGAANAANAAGAHDGGLDDEAGAGGGGLDGAGGELKRLCFQDAGGGAGGPPGGAGGAGEAPDPAGAANAANAAGAHDGGLDDEAGAGGGGLDGAGGELKRLCFQDAGGGAGGPPGGAGGAGEAPDPAGAANAANAAGAHDGGLDDEAGAGGGGLDGAGGELKRLCFQDAGGGAGGPPGGAGGAGEAPD
HUMAN16322	HUMAN16322_93to122	1.27449	0.711126938806	EDGQVQEIDNPELGDAEEDSELAKPGEKEGEDGQVQEIDNPELGDAEEDSELAKPGEKEGEDGQVQEIDNPELGDAEEDSELAKPGEKEGEDGQVQEIDNPELGDAEEDSELAKPGEKEGEDGQVQEIDNPELGDAEEDSELAKPGEKEGEDGQVQEIDNPELGDAEEDSELAKPGEKEGEDGQVQEIDNPELGDAEEDSELAKPGEKEGEDGQVQEIDNPELGDAEEDSELAKPGEKEGEDGQVQEIDNPELGDA
HUMAN16561	HUMAN16561_51to84	1.25976	0.702908436447	HHSAEHKGLQLLGRDCALGRAEAAGLGPSPEQRVHHSAEHKGLQLLGRDCALGRAEAAGLGPSPEQRVHHSAEHKGLQLLGRDCALGRAEAAGLGPSPEQRVHHSAEHKGLQLLGRDCALGRAEAAGLGPSPEQRVHHSAEHKGLQLLGRDCALGRAEAAGLGPSPEQRVHHSAEHKGLQLLGRDCALGRAEAAGLGPSPEQRVHHSAEHKGLQLLGRDCALGRAEAAGLGPSPEQRVHHSAEHKGLQLLGRDCAL
HUMAN16631	HUMAN16631_45to79	1.56333	0.872294272377	DERGQPDKFGVKAPPGCTPCPESPSRHHHHLLHQLDERGQPDKFGVKAPPGCTPCPESPSRHHHHLLHQLDERGQPDKFGVKAPPGCTPCPESPSRHHHHLLHQLDERGQPDKFGVKAPPGCTPCPESPSRHHHHLLHQLDERGQPDKFGVKAPPGCTPCPESPSRHHHHLLHQLDERGQPDKFGVKAPPGCTPCPESPSRHHHHLLHQLDERGQPDKFGVKAPPGCTPCPESPSRHHHHLLHQLDERGQPDKFGV
HUMAN16705	HUMAN16705_251to290	1.35906	0.758313852099	ERQNKAGPNTAGGAATPSSGGGGGGGGSGGGAGGERPKEAERQNKAGPNTAGGAATPSSGGGGGGGGSGGGAGGERPKEAERQNKAGPNTAGGAATPSSGGGGGGGGSGGGAGGERPKEAERQNKAGPNTAGGAATPSSGGGGGGGGSGGGAGGERPKEAERQNKAGPNTAGGAATPSSGGGGGGGGSGGGAGGERPKEAERQNKAGPNTAGGAATPSSGGGGGGGGSGGGAGGERPKEAERQNKAGPNTAGGAAT
HUMAN17456	HUMAN17456_109to148	1.31034	0.73113129423	RNGHEYYGDYYQRHYDEDSAIGPRSPYGFRHGASVNYDDYRNGHEYYGDYYQRHYDEDSAIGPRSPYGFRHGASVNYDDYRNGHEYYGDYYQRHYDEDSAIGPRSPYGFRHGASVNYDDYRNGHEYYGDYYQRHYDEDSAIGPRSPYGFRHGASVNYDDYRNGHEYYGDYYQRHYDEDSAIGPRSPYGFRHGASVNYDDYRNGHEYYGDYYQRHYDEDSAIGPRSPYGFRHGASVNYDDYRNGHEYYGDYYQRHYD
HUMAN17789	HUMAN17789_57to90	1.40537	0.784157522692	GGRKSHRRHRHRGHKHRKRDRERDSGLEDGRESPGGRKSHRRHRHRGHKHRKRDRERDSGLEDGRESPGGRKSHRRHRHRGHKHRKRDRERDSGLEDGRESPGGRKSHRRHRHRGHKHRKRDRERDSGLEDGRESPGGRKSHRRHRHRGHKHRKRDRERDSGLEDGRESPGGRKSHRRHRHRGHKHRKRDRERDSGLEDGRESPGGRKSHRRHRHRGHKHRKRDRERDSGLEDGRESPGGRKSHRRHRHRGHKHRK
HUMAN17914	HUMAN17914_1to32	1.52792	0.852535491588	AEAAAAAGGTGLGAGASYGSAADRDRDPDPDAEAAAAAGGTGLGAGASYGSAADRDRDPDPDAEAAAAAGGTGLGAGASYGSAADRDRDPDPDAEAAAAAGGTGLGAGASYGSAADRDRDPDPDAEAAAAAGGTGLGAGASYGSAADRDRDPDPDAEAAAAAGGTGLGAGASYGSAADRDRDPDPDAEAAAAAGGTGLGAGASYGSAADRDRDPDPDAEAAAAAGGTGLGAGASYGSAADRDRDPDPDAEAAAAAG
HUMAN18271	HUMAN18271_1to33	1.25892	0.702440567546	QKARGTRGEDAGTRAPPSPGVPPKRAKVGAGGQKARGTRGEDAGTRAPPSPGVPPKRAKVGAGGQKARGTRGEDAGTRAPPSPGVPPKRAKVGAGGQKARGTRGEDAGTRAPPSPGVPPKRAKVGAGGQKARGTRGEDAGTRAPPSPGVPPKRAKVGAGGQKARGTRGEDAGTRAPPSPGVPPKRAKVGAGGQKARGTRGEDAGTRAPPSPGVPPKRAKVGAGGQKARGTRGEDAGTRAPPSPGVPPKRAKVGAGG
HUMAN18315	HUMAN18315_1to1452	1.38662	0.773691799577	WSLHIVLMRCSFRLTKSLATGPWSLILILFSVQYVYGSGKKYIGPCGGRDCSVCHCVPEKGSRGPPGPPGPQGPIGPLGAPGPIGLSGEKGMRGDRGPPGAAGDKGDKGPTGVPGFPGLDGIPGHPGPGPVGFPGPQGPHGFPGPPGEKGLPGPPGRKGPTGLPGPRGEPGPPADVDDCPRIPGLPGAPGMRGPEGAMGLPGMRGPSGPGCKGEPGLDGRRGVDGVPGSPGPPGRKGDTGEDGYPGGPGPPGPIGD
HUMAN18357	HUMAN18357_649to710	1.38378	0.772111661163	GEGGFGGRGGGRGGFGGRGGGRGGRGGFGGRGRGGFGGRGGFRGGRGGGGDHKPQGKKTKFEGEGGFGGRGGGRGGFGGRGGGRGGRGGFGGRGRGGFGGRGGFRGGRGGGGDHKPQGKKTKFEGEGGFGGRGGGRGGFGGRGGGRGGRGGFGGRGRGGFGGRGGFRGGRGGGGDHKPQGKKTKFEGEGGFGGRGGGRGGFGGRGGGRGGRGGFGGRGRGGFGGRGGFRGGRGGGGDHKPQGKKTKFEGEGGFGGR
HUMAN18438	HUMAN18438_2041to2371	1.79221	1.0	GDRGPIGSIGPKGIPGEDGYRGYPGDEGGPGERGPPGVNGTQGFQGCPGQRGVKGSRGFPGEKGEVGEIGLDGLDGEDGDKGLPGSSGEKGNPGRRGDKGPRGEKGERGDVGIRGDPGNPGQDSQERGEQGISGPRGSGGAAGAPGERGRTGPLGRKGEPGEPGPKGGIGNRGPRGETGDDGRDGVGSEGRRGKKGERGFPGYPGPKGNPGEPGLNGTTGPKGIRGRRGNSGPPGIVGQKGDPGYPGPAGPKGNRG
HUMAN18468	HUMAN18468_1to37	1.46633	0.818172203692	APPAAPGRDRVGREDEDGWETRGDRKARKPLVEKKRAPPAAPGRDRVGREDEDGWETRGDRKARKPLVEKKRAPPAAPGRDRVGREDEDGWETRGDRKARKPLVEKKRAPPAAPGRDRVGREDEDGWETRGDRKARKPLVEKKRAPPAAPGRDRVGREDEDGWETRGDRKARKPLVEKKRAPPAAPGRDRVGREDEDGWETRGDRKARKPLVEKKRAPPAAPGRDRVGREDEDGWETRGDRKARKPLVEKKRAPPA
HUMAN18490	HUMAN18490_344to373	1.3248	0.739197742523	GNPKVNPQGPGPEEKRRRGKLAPRERPPSGGNPKVNPQGPGPEEKRRRGKLAPRERPPSGGNPKVNPQGPGPEEKRRRGKLAPRERPPSGGNPKVNPQGPGPEEKRRRGKLAPRERPPSGGNPKVNPQGPGPEEKRRRGKLAPRERPPSGGNPKVNPQGPGPEEKRRRGKLAPRERPPSGGNPKVNPQGPGPEEKRRRGKLAPRERPPSGGNPKVNPQGPGPEEKRRRGKLAPRERPPSGGNPKVNPQGPGPEEKR
HUMAN18655	HUMAN18655_273to302	1.47098	0.820767100129	PRGPEIEPRGEGDHNHDTGEGGQGGEEPRGPRGPEIEPRGEGDHNHDTGEGGQGGEEPRGPRGPEIEPRGEGDHNHDTGEGGQGGEEPRGPRGPEIEPRGEGDHNHDTGEGGQGGEEPRGPRGPEIEPRGEGDHNHDTGEGGQGGEEPRGPRGPEIEPRGEGDHNHDTGEGGQGGEEPRGPRGPEIEPRGEGDHNHDTGEGGQGGEEPRGPRGPEIEPRGEGDHNHDTGEGGQGGEEPRGPRGPEIEPRGEGDHNH
HUMAN19128	HUMAN19128_1to44	1.40747	0.785327860096	EAPSGSEPGGDGAGDCAHPDPRAPGAAAPSSGPGPCAAARESEEAPSGSEPGGDGAGDCAHPDPRAPGAAAPSSGPGPCAAARESEEAPSGSEPGGDGAGDCAHPDPRAPGAAAPSSGPGPCAAARESEEAPSGSEPGGDGAGDCAHPDPRAPGAAAPSSGPGPCAAARESEEAPSGSEPGGDGAGDCAHPDPRAPGAAAPSSGPGPCAAARESEEAPSGSEPGGDGAGDCAHPDPRAPGAAAPSSGPGPCAAARE
HUMAN19263	HUMAN19263_1to684	1.41244	0.788101749314	AGPRACAPLLLLLLLGELLAAAGAQRVGLPGPPGPPGPPGKPGQDGIDGEAGPPGLPGPPGPKGAPGKPGKPGEAGLPGLPGVDGLTGRDGPPGPKGAPGERGSLGPPGPPGLGGKGLPGPPGEAGVSGPAGPPGPPGPPGSIGHPGARGPPGYRGPTGELGDPGPRGNQGDRGDKGAAGAGLDGPEGDQGPQGPQGVPGTSKDGQDGAPGEPGPPGDPGLPGAIGAQGTPGICDTSACQGAVLGGVGEKSGSRSS
HUMAN19341	HUMAN19341_188to240	1.32265	0.738001530651	RRRKKHRSRSRSRERRSRSRDRGRGGGGGGGGGGGGRERDRRRSRDRERSGRFRRRKKHRSRSRSRERRSRSRDRGRGGGGGGGGGGGGRERDRRRSRDRERSGRFRRRKKHRSRSRSRERRSRSRDRGRGGGGGGGGGGGGRERDRRRSRDRERSGRFRRRKKHRSRSRSRERRSRSRDRGRGGGGGGGGGGGGRERDRRRSRDRERSGRFRRRKKHRSRSRSRERRSRSRDRGRGGGGGGGGGGGGRERDRRRS
HUMAN19513	HUMAN19513_1to35	1.46981	0.820111924032	EPEAAAGARKARGRGCHCPGDAPWRPPPPRGPESEPEAAAGARKARGRGCHCPGDAPWRPPPPRGPESEPEAAAGARKARGRGCHCPGDAPWRPPPPRGPESEPEAAAGARKARGRGCHCPGDAPWRPPPPRGPESEPEAAAGARKARGRGCHCPGDAPWRPPPPRGPESEPEAAAGARKARGRGCHCPGDAPWRPPPPRGPESEPEAAAGARKARGRGCHCPGDAPWRPPPPRGPESEPEAAAGARKARGRGCHC
HUMAN19649	HUMAN19649_252to591	1.76427	0.98440913692	CQPARGPPGLRGDPGFEGERGKPGLPGEKGEAGDPGRPGDLGPVGYQGMKGEKGSRGEKGSRGPKGYKGEKGKRGIDGVDGVKGEMGYPGLPGCKGSPGFDGIQGPPGPKGDPGAFGLKGEKGEPGADGDPGEAGPIGPKGYRGDEGPPGSEGARGAPGPAGPPGDPGLMGERGEDGPAGNGTEGFPGFPGYPGNRGAPGINGTKGYPGLKGDEGEAGDPGDDNNDIAPRGVKGAKGYRGPEGPQGPPGHQGPPGP
HUMAN20103	HUMAN20103_68to138	1.2913	0.720510257796	PAHVSSASSSGRPHALPEIRPYINITILKGDKGDPGPMGLPGYMGREGPQGEPGPQGSKGDKGEMGSPGAPPAHVSSASSSGRPHALPEIRPYINITILKGDKGDPGPMGLPGYMGREGPQGEPGPQGSKGDKGEMGSPGAPPAHVSSASSSGRPHALPEIRPYINITILKGDKGDPGPMGLPGYMGREGPQGEPGPQGSKGDKGEMGSPGAPPAHVSSASSSGRPHALPEIRPYINITILKGDKGDPGPMGLPGY
HUMAN20169	HUMAN20169_1to41	1.28062	0.714551547592	AAAVAAAGAGEPQSPDELLPKGDAEKPEEELEEDDDEELDAAAVAAAGAGEPQSPDELLPKGDAEKPEEELEEDDDEELDAAAVAAAGAGEPQSPDELLPKGDAEKPEEELEEDDDEELDAAAVAAAGAGEPQSPDELLPKGDAEKPEEELEEDDDEELDAAAVAAAGAGEPQSPDELLPKGDAEKPEEELEEDDDEELDAAAVAAAGAGEPQSPDELLPKGDAEKPEEELEEDDDEELDAAAVAAAGAGEPQSPD
HUMAN20808	HUMAN20808_1to38	1.26765	0.707312683158	APKKPEPKKDDAKAAPKAAPAPAPPPEPERPKEVEFDAPKKPEPKKDDAKAAPKAAPAPAPPPEPERPKEVEFDAPKKPEPKKDDAKAAPKAAPAPAPPPEPERPKEVEFDAPKKPEPKKDDAKAAPKAAPAPAPPPEPERPKEVEFDAPKKPEPKKDDAKAAPKAAPAPAPPPEPERPKEVEFDAPKKPEPKKDDAKAAPKAAPAPAPPPEPERPKEVEFDAPKKPEPKKDDAKAAPKAAPAPAPPPEPERPKEV
HUMAN20929	HUMAN20929_1to95	1.37304	0.766119161167	GSDKRVSRTERSGRYGSIIDRDDRDERESRSRRRDSDYKRSSDDRRGDRYDDYRDYDSPERERERRNSDRSEDGYHSDGDYGEHDYRHDISDERGSDKRVSRTERSGRYGSIIDRDDRDERESRSRRRDSDYKRSSDDRRGDRYDDYRDYDSPERERERRNSDRSEDGYHSDGDYGEHDYRHDISDERGSDKRVSRTERSGRYGSIIDRDDRDERESRSRRRDSDYKRSSDDRRGDRYDDYRDYDSPERERERRNS
HUMAN21222	HUMAN21222_35to610	1.33554	0.745190176004	PLPPQIPPQMPPQIPQYQPLGQQVPHMPLAKDGLAMGKEMPHLQYGKEYPHLPQYMKEIQPAPRMGKEAVPKKGKEIPLASLRGEQGPRGEPGPRGPPGPPGLPGHGIPGIKGKPGPQGYPGVGKPGMGEPGIPGDQGLQGPPGIPGIGGPSGPIGPPGIPGPKGEPGLPGPPGFPGIGKPGVAGLHGPPGKPGALGPQGQPGLPGPPGPPGPPGPPAVMPPTPPPQGEYLPDMGLGIDGVKPPHAYGAKKGKNGG
HUMAN21491	HUMAN21491_1459to1692	1.45226	0.810320932524	PKGGHGDDGIDGLDGEEGCHGFPGIKGEKGDPGSQGSPGSRGAPGQYGEKGFPGDPGNPGQNNNIKGQKGSKGEQGRQGRSGQKGVQGSPSSRGSRGREGQRGLRGVSGEPGNPGPTGTLGAEGLQGPQGSQGNPGRKGEKGSQGQKGPQGSPGLMGAKGSTGRPGLLGKKGEPGLPGDLGPVGQTGQRGRQGDSGIPGYGQMGRKGVKGPRGFPGDAGQKGDIGNPGIPGGPGPKGGHGDDGIDGLDGEEGCHGF
HUMAN21492	HUMAN21492_1457to1716	1.3003	0.725531633831	EGEVGENGIDGLNGEQGDNGLPGRKGEKGDEGSQGSPGKRGTPGDRGAKGLRGDPGAPGVDSSIEGPTGLKGERGRQGRRGWPGPPGTPGSRRKTAAHGRRGHTGPQGTAGIPGPDGLEGSLGLKGPQEAGVKGEKGGVGSKGPQGPPGPGGEAGNQGRLGSQGNKGEPGDLGEKGAVGFPGPRGLQGNDGSPGYGSVGRKGAKGQEGFPGESGPKGEIGDPGGPGETGLKGARGKMISAGLPGEMGSPGEPGPPG
HUMAN21882	HUMAN21882_1to44	1.31238	0.732270502456	EEGGRDKAPVQPQQSPAAAPGGTDEKPSGKERRDAGDKDKEQEEEGGRDKAPVQPQQSPAAAPGGTDEKPSGKERRDAGDKDKEQEEEGGRDKAPVQPQQSPAAAPGGTDEKPSGKERRDAGDKDKEQEEEGGRDKAPVQPQQSPAAAPGGTDEKPSGKERRDAGDKDKEQEEEGGRDKAPVQPQQSPAAAPGGTDEKPSGKERRDAGDKDKEQEEEGGRDKAPVQPQQSPAAAPGGTDEKPSGKERRDAGDKDKE
HUMAN22027	HUMAN22027_122to156	1.43871	0.802756475501	GRQYGRGRSGGQVRDEYRQDYDAGRGGYGKLAQNQGRQYGRGRSGGQVRDEYRQDYDAGRGGYGKLAQNQGRQYGRGRSGGQVRDEYRQDYDAGRGGYGKLAQNQGRQYGRGRSGGQVRDEYRQDYDAGRGGYGKLAQNQGRQYGRGRSGGQVRDEYRQDYDAGRGGYGKLAQNQGRQYGRGRSGGQVRDEYRQDYDAGRGGYGKLAQNQGRQYGRGRSGGQVRDEYRQDYDAGRGGYGKLAQNQGRQYGRGRSGG
HUMAN22249	HUMAN22249_1to65	1.28368	0.716257732575	AGVGDAAAPGEGGGGGVDGPQRDGRGEAEQPGGSGGQGPPPAPQLTETLGFYESDRRRERRRGRAGVGDAAAPGEGGGGGVDGPQRDGRGEAEQPGGSGGQGPPPAPQLTETLGFYESDRRRERRRGRAGVGDAAAPGEGGGGGVDGPQRDGRGEAEQPGGSGGQGPPPAPQLTETLGFYESDRRRERRRGRAGVGDAAAPGEGGGGGVDGPQRDGRGEAEQPGGSGGQGPPPAPQLTETLGFYESDRRRERRRGR
HUMAN22785	HUMAN22785_162to217	1.36884	0.7637730321	PGEKGPPRGGGRGGRGGGRGGGGRGGGRGGGFRGGRGGGGGGFRGGRGGGFRGRGHPGEKGPPRGGGRGGRGGGRGGGGRGGGRGGGFRGGRGGGGGGFRGGRGGGFRGRGHPGEKGPPRGGGRGGRGGGRGGGGRGGGRGGGFRGGRGGGGGGFRGGRGGGFRGRGHPGEKGPPRGGGRGGRGGGRGGGGRGGGRGGGFRGGRGGGGGGFRGGRGGGFRGRGHPGEKGPPRGGGRGGRGGGRGGGGRGGGRGGGF
HUMAN23146	HUMAN23146_1to38	1.25564	0.700612992069	WGLGARGPDRGLLLALALGGLARAGGVEVEPGGAHGEWGLGARGPDRGLLLALALGGLARAGGVEVEPGGAHGEWGLGARGPDRGLLLALALGGLARAGGVEVEPGGAHGEWGLGARGPDRGLLLALALGGLARAGGVEVEPGGAHGEWGLGARGPDRGLLLALALGGLARAGGVEVEPGGAHGEWGLGARGPDRGLLLALALGGLARAGGVEVEPGGAHGEWGLGARGPDRGLLLALALGGLARAGGVEVEPGGA
HUMAN23593	HUMAN23593_845to874	1.3054	0.728375364155	KDNRQRDTVVEDMLEDEEEEDDKDDKDSEKKDNRQRDTVVEDMLEDEEEEDDKDDKDSEKKDNRQRDTVVEDMLEDEEEEDDKDDKDSEKKDNRQRDTVVEDMLEDEEEEDDKDDKDSEKKDNRQRDTVVEDMLEDEEEEDDKDDKDSEKKDNRQRDTVVEDMLEDEEEEDDKDDKDSEKKDNRQRDTVVEDMLEDEEEEDDKDDKDSEKKDNRQRDTVVEDMLEDEEEEDDKDDKDSEKKDNRQRDTVVEDMLED
HUMAN23599	HUMAN23599_377to434	1.4356	0.801021090285	PQGGAEDEEGPRGHQALYRQRWPHPHYHHARREPLDEGGLRPPPPRPRPLPCSCESAFPQGGAEDEEGPRGHQALYRQRWPHPHYHHARREPLDEGGLRPPPPRPRPLPCSCESAFPQGGAEDEEGPRGHQALYRQRWPHPHYHHARREPLDEGGLRPPPPRPRPLPCSCESAFPQGGAEDEEGPRGHQALYRQRWPHPHYHHARREPLDEGGLRPPPPRPRPLPCSCESAFPQGGAEDEEGPRGHQALYRQRWPH
HUMAN23634	HUMAN23634_412to449	1.28862	0.719012265828	PTEKAESESDLVAEIANVVQKKDLGRSDAREGAEHERGPTEKAESESDLVAEIANVVQKKDLGRSDAREGAEHERGPTEKAESESDLVAEIANVVQKKDLGRSDAREGAEHERGPTEKAESESDLVAEIANVVQKKDLGRSDAREGAEHERGPTEKAESESDLVAEIANVVQKKDLGRSDAREGAEHERGPTEKAESESDLVAEIANVVQKKDLGRSDAREGAEHERGPTEKAESESDLVAEIANVVQKKDLGRSD
HUMAN24194	HUMAN24194_1to94	1.29726	0.723835625696	KSAASSRGGGGGGRGGGGWGSWGGGRGGGGGAGKGGGGDGGGQGGKGGFGARARGFGGGGRGRGRGGGDGKDRGGGGQRRGGVAKSKSRRRKGKSAASSRGGGGGGRGGGGWGSWGGGRGGGGGAGKGGGGDGGGQGGKGGFGARARGFGGGGRGRGRGGGDGKDRGGGGQRRGGVAKSKSRRRKGKSAASSRGGGGGGRGGGGWGSWGGGRGGGGGAGKGGGGDGGGQGGKGGFGARARGFGGGGRGRGRGGGDG
HUMAN24736	HUMAN24736_649to907	1.31321	0.732733781797	GPMPGPHGGPGGPVGPRLLGPPPPPRGGDPFWDGPGDPMRGGPMRGGPGPGPGPYHRGRGGRGGNEPPPPPPPFRGARGGRSGGGPPNGRGGPGGGMVGGGGHRPHEGPGGGMGNSSGHRPHEGPGGGGHRPHEGPGGSMGGGGGHRPHEGPGGGISGGSGHRPHEGPGGGMGAGGGHRPHEGPGGSMGGSGGHRPHEGPGHGGPHGHRPHDVPGHRGHDHRGPPPHEHRGHDGPGHGGGGHRGHDGGHSHGGDMS
HUMAN24890	HUMAN24890_271to334	1.33302	0.743786303241	KREAVQEERQRGKDKDGDGEGAGGAPEEMPVDRILEAELAVEQKSDQGVEGPGGTGGSGSSPNDKREAVQEERQRGKDKDGDGEGAGGAPEEMPVDRILEAELAVEQKSDQGVEGPGGTGGSGSSPNDKREAVQEERQRGKDKDGDGEGAGGAPEEMPVDRILEAELAVEQKSDQGVEGPGGTGGSGSSPNDKREAVQEERQRGKDKDGDGEGAGGAPEEMPVDRILEAELAVEQKSDQGVEGPGGTGGSGSSPND
HUMAN24892	HUMAN24892_29to126	1.41236	0.788057184036	GGHDDLHDDLQEDFHGHSHRHSHEDFHHGHSHAHGHGHTHESIWHGHTHDHDHGHSHEDLHHGHSHGYSHESLYHRGHGHDHEHSHGGYGESGAPGIKGGHDDLHDDLQEDFHGHSHRHSHEDFHHGHSHAHGHGHTHESIWHGHTHDHDHGHSHEDLHHGHSHGYSHESLYHRGHGHDHEHSHGGYGESGAPGIKGGHDDLHDDLQEDFHGHSHRHSHEDFHHGHSHAHGHGHTHESIWHGHTHDHDHGHSHEDL
HUMAN25136	HUMAN25136_1to48	1.28188	0.715251954121	SPPGSAAGESAAGGGGGGGGPGVSEELTAAAAAAAADEGPAREEQRPSPPGSAAGESAAGGGGGGGGPGVSEELTAAAAAAAADEGPAREEQRPSPPGSAAGESAAGGGGGGGGPGVSEELTAAAAAAAADEGPAREEQRPSPPGSAAGESAAGGGGGGGGPGVSEELTAAAAAAAADEGPAREEQRPSPPGSAAGESAAGGGGGGGGPGVSEELTAAAAAAAADEGPAREEQRPSPPGSAAGESAAGGGGGGGGP
HUMAN25224	HUMAN25224_415to957	1.54169	0.86021841243	NNRETACEIPGFNGECLNGPSDVGSTPAPCICPPGKPGLQGPKGDPGLPGNPGYPGQPGQDGKPGYQGIAGTPGVPGSPGIQGARGLPGYKGEPGRDGDKGDRGLPGFPGLHGMPGSKGEMGAKGDKGPGPPGPIGPEGPRGLPGLPGRDGVPGLVGVPGRPGVRGLKGLPGRNGEKGSQGFGYPGEQGPPGPPGPEGPPGISKEGPPGDPGLPGKDGDHGKPGIQGQPGPPGICDPSLCFSVIARRDPFRKGPNY
HUMAN25257	HUMAN25257_248to921	1.43853	0.802656037338	RRETCHELPARITPSQTTDERGPPGEQGPPGPPGPPGVPGIDGIDGDRGPKGPPGPPGPAGEPGKPGAPGKPGTPGADGLTGPDGSPGSIGSKGQKGEPGVPGSRGFPGRGIPGPPGPPGTAGLPGELRPGPPGPPGPPGENGFPGQMGIRGLPGIKGPPGALGLRGPKGDLGEKGERGPPGRGPNGLPGAIGLPGDPGPASYGRNGRDGERGPPGVAGIPGVPGPPGPPGLPGFCEPASCTMQAGQRAFNKGPDP
HUMAN25286	HUMAN25286_2716to3063	1.48011	0.825858982424	SRDRCCDIPSRRDEGKCPAFPNSCTCTQDSVGPPGPPGPAGGPGAKGPRGERGISGAIGPPGPRGDIGPPGPQGPPGPQGPNGLSIPGEQGRQGMKGDAGEPGLPGRTGTPGLPGPPGPMGPPGDRGFSSRNQPGPPGPPGPPGSAGARGEPGPGGRPGFPGTPGMQGPPGERGLPGEKGERGTGSSGPRGLPGPPGPQGESRTGPPGSTGSRGPPGPPGRPGNSGIRGPPGPPGYCDSSQCASIPYNGQGYPGSG
HUMAN25494	HUMAN25494_17to542	1.36241	0.7601853277	HGVFYAERYQMPTGIKGPLPNTKTQFFIPYTIKSKGIAVRGEQGTPGPPGPAGPRGHPGPSGPPGKPGYGSPGLQGEPGLPGPPGPSAVGKPGVPGLPGKPGERGPYGPKGDVGPAGLPGPRGPPGPPGGPPGLPGPVGPAGAKGMPGHNGEAGPRGAPGIPGTRGPIGPPGIPGFPGSKGDPGSPGPPGPAGIATKGLNGPTGPPGPPGPRGHSGEPGLPGPPGPPGPPGQAVMPEGFIKAGQRPSLSGTPLVSA
HUMAN25709	HUMAN25709_1to35	1.69587	0.946247224481	EDAGAAGPGPEPEPEPEPEPEPAPEPEPEPKPGAEDAGAAGPGPEPEPEPEPEPEPAPEPEPEPKPGAEDAGAAGPGPEPEPEPEPEPEPAPEPEPEPKPGAEDAGAAGPGPEPEPEPEPEPEPAPEPEPEPKPGAEDAGAAGPGPEPEPEPEPEPEPAPEPEPEPKPGAEDAGAAGPGPEPEPEPEPEPEPAPEPEPEPKPGAEDAGAAGPGPEPEPEPEPEPEPAPEPEPEPKPGAEDAGAAGPGPEPEPEPEP
HUMAN25985	HUMAN25985_195to792	1.35942	0.758514994487	NEAKLRLISGDSSSEPTLLLSDPTLVDKIQDRLDILFEKKCERKICECEKGDPGDPGPPGTHGNPGIKGERGPKGNPGNAQKGEAGERGPGGIPGYKGDKGERGECGKPGIKGDKGSPGPYGPKGPRGAKGEPGVRGPPGPSGPRGVGTQGPKGDTGQKGLPGPPGPPGYGSQGIKGEQGPQGFPGPKGTMGHGLPGQKGEHGERGDVGKKGDKGEIGEPGSPGKQGLQGPKGDLGLTKEEIIKLITEICGCGPKC
HUMAN26280	HUMAN26280_1to31	1.48663	0.829498568789	ADGDSGSERGGGGGPCGFQPASRGGGEQETADGDSGSERGGGGGPCGFQPASRGGGEQETADGDSGSERGGGGGPCGFQPASRGGGEQETADGDSGSERGGGGGPCGFQPASRGGGEQETADGDSGSERGGGGGPCGFQPASRGGGEQETADGDSGSERGGGGGPCGFQPASRGGGEQETADGDSGSERGGGGGPCGFQPASRGGGEQETADGDSGSERGGGGGPCGFQPASRGGGEQETADGDSGSERGGGGGPC
HUMAN26287	HUMAN26287_1to32	1.30579	0.728595330384	AGAPRGGGGGGGGAGEPGGAERAAGTSRRRGAGAPRGGGGGGGGAGEPGGAERAAGTSRRRGAGAPRGGGGGGGGAGEPGGAERAAGTSRRRGAGAPRGGGGGGGGAGEPGGAERAAGTSRRRGAGAPRGGGGGGGGAGEPGGAERAAGTSRRRGAGAPRGGGGGGGGAGEPGGAERAAGTSRRRGAGAPRGGGGGGGGAGEPGGAERAAGTSRRRGAGAPRGGGGGGGGAGEPGGAERAAGTSRRRGAGAPRGGG
HUMAN26562	HUMAN26562_23to1129	1.60339	0.894642694893	QSLQEETVRKGPAGDRGPRGERGPPGPPGRDGEDGPTGPPGPPGPPGPPGLGGNFAAQYDGKGVGLGPGPMGLMGPRGPPGAAGAPGPQGFQGPAGEPGEPGQTGPAGARGPAGPPGKAGEDGHPGKPQGIRGDKGEPGEKGPRGLPGLKGHNGLQGLPGIAGHHGDQGAPGSVGPAGPRGPAGPSGPAGKDGRTGHPGTVGPAGIRGPQGHQGPAGPPGPPGPPGPPGVSGGGYDFGYDGDFYRADQPRSAPSLR
HUMAN26716	HUMAN26716_1to136	1.439	0.802919837176	GDSDDEYDRRRRDKFRRERSDYDRSRERDERRRGDDWNDREWDRGRERRSRGEYRDYDRNRRERFSPPRHELSPPQKRMRRDWDEHSSDPYHSGYEMPYAGGGGGPTYGPPQPWGHPDVHIMQHHVLPIQARLGSGDSDDEYDRRRRDKFRRERSDYDRSRERDERRRGDDWNDREWDRGRERRSRGEYRDYDRNRRERFSPPRHELSPPQKRMRRDWDEHSSDPYHSGYEMPYAGGGGGPTYGPPQPWGHPDVHI
HUMAN27044	HUMAN27044_1to35	1.32786	0.740905324327	AGAAAAVAAGAAAGAAAAAVSVAAPGRASAPPPPAGAAAAVAAGAAAGAAAAAVSVAAPGRASAPPPPAGAAAAVAAGAAAGAAAAAVSVAAPGRASAPPPPAGAAAAVAAGAAAGAAAAAVSVAAPGRASAPPPPAGAAAAVAAGAAAGAAAAAVSVAAPGRASAPPPPAGAAAAVAAGAAAGAAAAAVSVAAPGRASAPPPPAGAAAAVAAGAAAGAAAAAVSVAAPGRASAPPPPAGAAAAVAAGAAAGAAAA
HUMAN27353	HUMAN27353_1223to1261	1.26859	0.707834961607	EKDKDKSRDSLAPGPEPQDEDQKDALPSGGAGSSLSQGDEKDKDKSRDSLAPGPEPQDEDQKDALPSGGAGSSLSQGDEKDKDKSRDSLAPGPEPQDEDQKDALPSGGAGSSLSQGDEKDKDKSRDSLAPGPEPQDEDQKDALPSGGAGSSLSQGDEKDKDKSRDSLAPGPEPQDEDQKDALPSGGAGSSLSQGDEKDKDKSRDSLAPGPEPQDEDQKDALPSGGAGSSLSQGDEKDKDKSRDSLAPGPEPQDEDQ
HUMAN27619	HUMAN27619_280to384	1.38969	0.775407496252	LNAVTEDLRLKDWEHSIALRNISLAKGPPGPKGDQGDEGKEGRPGIPGLPGLRGLPGERGTPGLPGPKGDDGKLGATGPMGMRGFKGDRGPKGEKGEKGDRAGDALNAVTEDLRLKDWEHSIALRNISLAKGPPGPKGDQGDEGKEGRPGIPGLPGLRGLPGERGTPGLPGPKGDDGKLGATGPMGMRGFKGDRGPKGEKGEKGDRAGDALNAVTEDLRLKDWEHSIALRNISLAKGPPGPKGDQGDEGKEGRPGI
HUMAN28230	HUMAN28230_43to75	1.60767	0.897033987875	EDVEPQPPPQGPDGGGLPDGGDGPPPPQPQPYDEDVEPQPPPQGPDGGGLPDGGDGPPPPQPQPYDEDVEPQPPPQGPDGGGLPDGGDGPPPPQPQPYDEDVEPQPPPQGPDGGGLPDGGDGPPPPQPQPYDEDVEPQPPPQGPDGGGLPDGGDGPPPPQPQPYDEDVEPQPPPQGPDGGGLPDGGDGPPPPQPQPYDEDVEPQPPPQGPDGGGLPDGGDGPPPPQPQPYDEDVEPQPPPQGPDGGGLPDGGDGPP
HUMAN28391	HUMAN28391_1to63	1.35707	0.757206105629	GDRGSSRRRRTGSRPSSHGGGGPAAAEEEVRDAAAGPDVGAAGDAPAPAPNKDGDAGVGSGHGDRGSSRRRRTGSRPSSHGGGGPAAAEEEVRDAAAGPDVGAAGDAPAPAPNKDGDAGVGSGHGDRGSSRRRRTGSRPSSHGGGGPAAAEEEVRDAAAGPDVGAAGDAPAPAPNKDGDAGVGSGHGDRGSSRRRRTGSRPSSHGGGGPAAAEEEVRDAAAGPDVGAAGDAPAPAPNKDGDAGVGSGHGDRGSSRR
HUMAN28829	HUMAN28829_276to306	1.28457	0.71675293928	SRRDYDDMSPRRGPPPPPPGRGGRGGSRARNSRRDYDDMSPRRGPPPPPPGRGGRGGSRARNSRRDYDDMSPRRGPPPPPPGRGGRGGSRARNSRRDYDDMSPRRGPPPPPPGRGGRGGSRARNSRRDYDDMSPRRGPPPPPPGRGGRGGSRARNSRRDYDDMSPRRGPPPPPPGRGGRGGSRARNSRRDYDDMSPRRGPPPPPPGRGGRGGSRARNSRRDYDDMSPRRGPPPPPPGRGGRGGSRARNSRRDYDDM
HUMAN28899	HUMAN28899_104to136	1.31588	0.734223326318	KGEKDTSDKDGNHDNQEHASGISSSKYCCDTGNKGEKDTSDKDGNHDNQEHASGISSSKYCCDTGNKGEKDTSDKDGNHDNQEHASGISSSKYCCDTGNKGEKDTSDKDGNHDNQEHASGISSSKYCCDTGNKGEKDTSDKDGNHDNQEHASGISSSKYCCDTGNKGEKDTSDKDGNHDNQEHASGISSSKYCCDTGNKGEKDTSDKDGNHDNQEHASGISSSKYCCDTGNKGEKDTSDKDGNHDNQEHASGISSS
HUMAN29013	HUMAN29013_1to102	1.2748	0.711300477327	RRPRQGGGGAGGSAAARARAGGLGGGSVPARARGAPAAARAAWLRDLCARMARPPRQHPGVWASLLLLLLTGPAACAASPADDGAGPGGRGPRGRARGDTGRRPRQGGGGAGGSAAARARAGGLGGGSVPARARGAPAAARAAWLRDLCARMARPPRQHPGVWASLLLLLLTGPAACAASPADDGAGPGGRGPRGRARGDTGRRPRQGGGGAGGSAAARARAGGLGGGSVPARARGAPAAARAAWLRDLCARMARP
HUMAN29256	HUMAN29256_238to290	1.27591	0.711920998933	MDDEEGEGEEDDDDDEEEEGLEDIDEEGDEDEGEEDEDDDEGEEGEEDEGEDDMDDEEGEGEEDDDDDEEEEGLEDIDEEGDEDEGEEDEDDDEGEEGEEDEGEDDMDDEEGEGEEDDDDDEEEEGLEDIDEEGDEDEGEEDEDDDEGEEGEEDEGEDDMDDEEGEGEEDDDDDEEEEGLEDIDEEGDEDEGEEDEDDDEGEEGEEDEGEDDMDDEEGEGEEDDDDDEEEEGLEDIDEEGDEDEGEEDEDDDEGEE
HUMAN29383	HUMAN29383_55to98	1.7781	0.9921277765	LPGAPGPKGEAGTNGKRGERGPPGPPGKAGPPGPNGAPGEPQPCLPGAPGPKGEAGTNGKRGERGPPGPPGKAGPPGPNGAPGEPQPCLPGAPGPKGEAGTNGKRGERGPPGPPGKAGPPGPNGAPGEPQPCLPGAPGPKGEAGTNGKRGERGPPGPPGKAGPPGPNGAPGEPQPCLPGAPGPKGEAGTNGKRGERGPPGPPGKAGPPGPNGAPGEPQPCLPGAPGPKGEAGTNGKRGERGPPGPPGKAGPPGPNG
HUMAN29385	HUMAN29385_58to111	1.74236	0.972185812464	GAPGPKGEAGVIGERGERGLPGAPGKAGPVGPKGDRGEKGMRGEKGDAGQSQSCGAPGPKGEAGVIGERGERGLPGAPGKAGPVGPKGDRGEKGMRGEKGDAGQSQSCGAPGPKGEAGVIGERGERGLPGAPGKAGPVGPKGDRGEKGMRGEKGDAGQSQSCGAPGPKGEAGVIGERGERGLPGAPGKAGPVGPKGDRGEKGMRGEKGDAGQSQSCGAPGPKGEAGVIGERGERGLPGAPGKAGPVGPKGDRGEKG
HUMAN29552	HUMAN29552_509to540	1.37542	0.767444944921	KDGGYRPAEDKIFPVPEEPPVKKLMRTSTPPPKDGGYRPAEDKIFPVPEEPPVKKLMRTSTPPPKDGGYRPAEDKIFPVPEEPPVKKLMRTSTPPPKDGGYRPAEDKIFPVPEEPPVKKLMRTSTPPPKDGGYRPAEDKIFPVPEEPPVKKLMRTSTPPPKDGGYRPAEDKIFPVPEEPPVKKLMRTSTPPPKDGGYRPAEDKIFPVPEEPPVKKLMRTSTPPPKDGGYRPAEDKIFPVPEEPPVKKLMRTSTPPP
HUMAN29749	HUMAN29749_1to45	1.31173	0.731908193399	APVQLENHQLVPPGGGGGGSGGPPSAPAPPPPGAAVAAAAAAAAAPVQLENHQLVPPGGGGGGSGGPPSAPAPPPPGAAVAAAAAAAAAPVQLENHQLVPPGGGGGGSGGPPSAPAPPPPGAAVAAAAAAAAAPVQLENHQLVPPGGGGGGSGGPPSAPAPPPPGAAVAAAAAAAAAPVQLENHQLVPPGGGGGGSGGPPSAPAPPPPGAAVAAAAAAAAAPVQLENHQLVPPGGGGGGSGGPPSAPAPPPPGAAV
HUMAN29871	HUMAN29871_63to102	1.41666	0.790455926736	GKMAAAAGQDGGGGGGADEDDDGEDGDEGEEEEEACPEPSGKMAAAAGQDGGGGGGADEDDDGEDGDEGEEEEEACPEPSGKMAAAAGQDGGGGGGADEDDDGEDGDEGEEEEEACPEPSGKMAAAAGQDGGGGGGADEDDDGEDGDEGEEEEEACPEPSGKMAAAAGQDGGGGGGADEDDDGEDGDEGEEEEEACPEPSGKMAAAAGQDGGGGGGADEDDDGEDGDEGEEEEEACPEPSGKMAAAAGQDGGGGGG
HUMAN30182	HUMAN30182_241to384	1.30409	0.727644826177	LPRPPVLPVPPMPPRPPMVPMPPRPPIAPMPPMAPVPPGSRMAPVPPGPRMAPVPPWPPMAPVPPWPPMAPVPTGPPMAPVPPGPPMARVPPGPPMARVPPGPPMAPLPPGPPMAPLPPGPPMAPLPPGPPMAPLPPRSHVPHTLPRPPVLPVPPMPPRPPMVPMPPRPPIAPMPPMAPVPPGSRMAPVPPGPRMAPVPPWPPMAPVPPWPPMAPVPTGPPMAPVPPGPPMARVPPGPPMARVPPGPPMAPLPPGP
HUMAN30398	HUMAN30398_70to391	1.25747	0.701630543738	NGKSLDGKAIKVEQATKPSFESGRRGPPPPPRSRGPPRGLRGGRGGSGGTRGPPSRGGHMDDGGYSMNFNMSSSRGPLPVKRGPPPRSGGPPPKRSAPSGPVRSSSGMGGRAPVSRGRDSYGGPPRREDGYGRDRDYSDHPSGGSYRDSYESYGNSRSAPPTRGPPPSYGGSSRYDDYSSSRDGYGGSRDSYSSSRSDLYSSGRDRVGRQERGLPPSMERGYPPPRDSYSSSSRGAPRGGGRGGSRSDRGGGRSRY
HUMAN30495	HUMAN30495_1to31	1.34216	0.748886566469	GGARLGARNMAGQDAGCGRGGDDYSEDEGDGGARLGARNMAGQDAGCGRGGDDYSEDEGDGGARLGARNMAGQDAGCGRGGDDYSEDEGDGGARLGARNMAGQDAGCGRGGDDYSEDEGDGGARLGARNMAGQDAGCGRGGDDYSEDEGDGGARLGARNMAGQDAGCGRGGDDYSEDEGDGGARLGARNMAGQDAGCGRGGDDYSEDEGDGGARLGARNMAGQDAGCGRGGDDYSEDEGDGGARLGARNMAGQDAG
HUMAN30563	HUMAN30563_1to57	1.28536	0.717196064474	RDADADAGGGADGGDGRGGHSCRGGVDTAAAPAGGAPPAHAPGPGRDAASAARGSRRDADADAGGGADGGDGRGGHSCRGGVDTAAAPAGGAPPAHAPGPGRDAASAARGSRRDADADAGGGADGGDGRGGHSCRGGVDTAAAPAGGAPPAHAPGPGRDAASAARGSRRDADADAGGGADGGDGRGGHSCRGGVDTAAAPAGGAPPAHAPGPGRDAASAARGSRRDADADAGGGADGGDGRGGHSCRGGVDTAAAP
HUMAN30631	HUMAN30631_1to138	1.35516	0.75613747018	SHVVVKNDPELDQQLANLDLNSEKQSGGASTASKGRYIPPHLRNREASKGFHDKDSSGWSCSKDKDAYSSFGSRDSRGKPGYFSERGSGSRGRFDDRGRSDYDGIGNRERPGFGRFERSGHSRWCDKSVEDDWSKPLSHVVVKNDPELDQQLANLDLNSEKQSGGASTASKGRYIPPHLRNREASKGFHDKDSSGWSCSKDKDAYSSFGSRDSRGKPGYFSERGSGSRGRFDDRGRSDYDGIGNRERPGFGRFERS
