## Supplementary File 5 for "Discovering molecular features of intrinsically disordered regions by using evolution for contrastive learning": filter_153_idr_activations.txt

HUMAN00050	HUMAN00050_1to33	4.11434	0.908510743591	AAAAAAAGAAGSAAPAAAAGAPGSGGAPSGSQAAAAAAAGAAGSAAPAAAAGAPGSGGAPSGSQAAAAAAAGAAGSAAPAAAAGAPGSGGAPSGSQAAAAAAAGAAGSAAPAAAAGAPGSGGAPSGSQAAAAAAAGAAGSAAPAAAAGAPGSGGAPSGSQAAAAAAAGAAGSAAPAAAAGAPGSGGAPSGSQAAAAAAAGAAGSAAPAAAAGAPGSGGAPSGSQAAAAAAAGAAGSAAPAAAAGAPGSGGAPSGSQ
HUMAN01741	HUMAN01741_1to33	3.08007	0.680127225767	ELQKGKGAAAAAAASGAAGGGGGGAGAGAPGGELQKGKGAAAAAAASGAAGGGGGGAGAGAPGGELQKGKGAAAAAAASGAAGGGGGGAGAGAPGGELQKGKGAAAAAAASGAAGGGGGGAGAGAPGGELQKGKGAAAAAAASGAAGGGGGGAGAGAPGGELQKGKGAAAAAAASGAAGGGGGGAGAGAPGGELQKGKGAAAAAAASGAAGGGGGGAGAGAPGGELQKGKGAAAAAAASGAAGGGGGGAGAGAPGG
HUMAN03514	HUMAN03514_615to661	3.02075	0.667028805059	PRPTTPTAAAATAAAAAAAGAATAAPVLVDGDLNLGSVVKESCEPSCPRPTTPTAAAATAAAAAAAGAATAAPVLVDGDLNLGSVVKESCEPSCPRPTTPTAAAATAAAAAAAGAATAAPVLVDGDLNLGSVVKESCEPSCPRPTTPTAAAATAAAAAAAGAATAAPVLVDGDLNLGSVVKESCEPSCPRPTTPTAAAATAAAAAAAGAATAAPVLVDGDLNLGSVVKESCEPSCPRPTTPTAAAATAAAAAAAGA
HUMAN05737	HUMAN05737_1to41	3.43557	0.758628303442	AATGTAAAAATGRLLLLLLVGLTAPALALAGYIEALAANAAATGTAAAAATGRLLLLLLVGLTAPALALAGYIEALAANAAATGTAAAAATGRLLLLLLVGLTAPALALAGYIEALAANAAATGTAAAAATGRLLLLLLVGLTAPALALAGYIEALAANAAATGTAAAAATGRLLLLLLVGLTAPALALAGYIEALAANAAATGTAAAAATGRLLLLLLVGLTAPALALAGYIEALAANAAATGTAAAAATGRLLL
HUMAN07383	HUMAN07383_1to32	3.13663	0.69261847327	EGSGGGAGERAPLLGARRAAAAAAAAGAFAGEGSGGGAGERAPLLGARRAAAAAAAAGAFAGEGSGGGAGERAPLLGARRAAAAAAAAGAFAGEGSGGGAGERAPLLGARRAAAAAAAAGAFAGEGSGGGAGERAPLLGARRAAAAAAAAGAFAGEGSGGGAGERAPLLGARRAAAAAAAAGAFAGEGSGGGAGERAPLLGARRAAAAAAAAGAFAGEGSGGGAGERAPLLGARRAAAAAAAAGAFAGEGSGGGAG
HUMAN09259	HUMAN09259_93to136	3.34068	0.737675589563	GLKKRDKKNKTKKTKAAAAAAAAAPAAAATAPTTAATTAATAAQGLKKRDKKNKTKKTKAAAAAAAAAPAAAATAPTTAATTAATAAQGLKKRDKKNKTKKTKAAAAAAAAAPAAAATAPTTAATTAATAAQGLKKRDKKNKTKKTKAAAAAAAAAPAAAATAPTTAATTAATAAQGLKKRDKKNKTKKTKAAAAAAAAAPAAAATAPTTAATTAATAAQGLKKRDKKNKTKKTKAAAAAAAAAPAAAATAPTTAA
HUMAN09909	HUMAN09909_881to916	3.03678	0.670569973119	EAEFRRAKVCKIAALIAAAACTVILVIVVPICTMKSEAEFRRAKVCKIAALIAAAACTVILVIVVPICTMKSEAEFRRAKVCKIAALIAAAACTVILVIVVPICTMKSEAEFRRAKVCKIAALIAAAACTVILVIVVPICTMKSEAEFRRAKVCKIAALIAAAACTVILVIVVPICTMKSEAEFRRAKVCKIAALIAAAACTVILVIVVPICTMKSEAEFRRAKVCKIAALIAAAACTVILVIVVPICTMKSEAEF
HUMAN12628	HUMAN12628_1to105	3.11034	0.686811500965	GCCPGDCFTCCTQEQNCCEECCCQPGCCGCCGSCCGCGGSGCGGSGCGGSCCGSSCCGSGCGGCGGCGGCGGGCCGSSCCGSSCCGSGCCGPVCCQPTPICDTKGCCPGDCFTCCTQEQNCCEECCCQPGCCGCCGSCCGCGGSGCGGSGCGGSCCGSSCCGSGCGGCGGCGGCGGGCCGSSCCGSSCCGSGCCGPVCCQPTPICDTKGCCPGDCFTCCTQEQNCCEECCCQPGCCGCCGSCCGCGGSGCGGSGCG
HUMAN20776	HUMAN20776_255to300	3.58345	0.791281565583	GMEQRRTTASTTAATPAAVPAGTTAAAAAAAAAAAAAAVTSGVATKGMEQRRTTASTTAATPAAVPAGTTAAAAAAAAAAAAAAVTSGVATKGMEQRRTTASTTAATPAAVPAGTTAAAAAAAAAAAAAAVTSGVATKGMEQRRTTASTTAATPAAVPAGTTAAAAAAAAAAAAAAVTSGVATKGMEQRRTTASTTAATPAAVPAGTTAAAAAAAAAAAAAAVTSGVATKGMEQRRTTASTTAATPAAVPAGTTAA
HUMAN22018	HUMAN22018_1to36	3.22199	0.711465902378	AAPAPGAGAASGGAGCSGGGAGAGAGSGSGAAGAGAAPAPGAGAASGGAGCSGGGAGAGAGSGSGAAGAGAAPAPGAGAASGGAGCSGGGAGAGAGSGSGAAGAGAAPAPGAGAASGGAGCSGGGAGAGAGSGSGAAGAGAAPAPGAGAASGGAGCSGGGAGAGAGSGSGAAGAGAAPAPGAGAASGGAGCSGGGAGAGAGSGSGAAGAGAAPAPGAGAASGGAGCSGGGAGAGAGSGSGAAGAGAAPAPGAGAAS
HUMAN22345	HUMAN22345_486to515	4.39565	0.970629727006	PASAAAAAAAAAAAAAAVIPTVSTPPPFQGPASAAAAAAAAAAAAAAVIPTVSTPPPFQGPASAAAAAAAAAAAAAAVIPTVSTPPPFQGPASAAAAAAAAAAAAAAVIPTVSTPPPFQGPASAAAAAAAAAAAAAAVIPTVSTPPPFQGPASAAAAAAAAAAAAAAVIPTVSTPPPFQGPASAAAAAAAAAAAAAAVIPTVSTPPPFQGPASAAAAAAAAAAAAAAVIPTVSTPPPFQGPASAAAAAAAAAAAAA
HUMAN23396	HUMAN23396_129to202	3.25973	0.719799068998	TGGGAAGGPGDDSGGGGGAGGGGGGGSSSSPAATSAAATSAAAAAAAAAAAAAAAAGAGAPSVGAAGAADGGDETGGGAAGGPGDDSGGGGGAGGGGGGGSSSSPAATSAAATSAAAAAAAAAAAAAAAAGAGAPSVGAAGAADGGDETGGGAAGGPGDDSGGGGGAGGGGGGGSSSSPAATSAAATSAAAAAAAAAAAAAAAAGAGAPSVGAAGAADGGDETGGGAAGGPGDDSGGGGGAGGGGGGGSSSSPAAT
HUMAN24554	HUMAN24554_203to236	4.20159	0.927777081673	AAAPGTAAAAAAAAAAAAAFGQYQPQQLQTDRMQAAAPGTAAAAAAAAAAAAAFGQYQPQQLQTDRMQAAAPGTAAAAAAAAAAAAAFGQYQPQQLQTDRMQAAAPGTAAAAAAAAAAAAAFGQYQPQQLQTDRMQAAAPGTAAAAAAAAAAAAAFGQYQPQQLQTDRMQAAAPGTAAAAAAAAAAAAAFGQYQPQQLQTDRMQAAAPGTAAAAAAAAAAAAAFGQYQPQQLQTDRMQAAAPGTAAAAAAAAAAAA
HUMAN25667	HUMAN25667_1to90	3.45323	0.762527099836	PNPKNSKGGRKNKRANSSGDEQENGAGALAAAGAAGAAAGGALAAAAGCGAAAAGAPGAGGAAGAGGAGTGAANAAAAAGAAAAGDAKNPNPKNSKGGRKNKRANSSGDEQENGAGALAAAGAAGAAAGGALAAAAGCGAAAAGAPGAGGAAGAGGAGTGAANAAAAAGAAAAGDAKNPNPKNSKGGRKNKRANSSGDEQENGAGALAAAGAAGAAAGGALAAAAGCGAAAAGAPGAGGAAGAGGAGTGAANAAAA
HUMAN26106	HUMAN26106_25to225	3.33945	0.737404459588	GLVADELNKNMEGAAAAAAAAAAAAAAGAGGGGFPHPAAAAAGGNFSVAAAAAAAAAAAANQCRNLMAHPAPLAPGAASAYSSAPGEAPPSAAAAAAAAAAAAAAAAAASSSGGPGPAGPAGAEAAKQCSPCSAAAQSSSGPAALPYGYFGSGYYPCARMGPHPNAIKSCAQPASAAAAAAFADKYMDTAGPAAEEFSSRAGLVADELNKNMEGAAAAAAAAAAAAAAGAGGGGFPHPAAAAAGGNFSVAAAAAAA
HUMAN26658	HUMAN26658_1to35	3.49629	0.772035812321	AAAAAAAAATNGTGGSSGMEVDAAVVPSVMACGVAAAAAAAAATNGTGGSSGMEVDAAVVPSVMACGVAAAAAAAAATNGTGGSSGMEVDAAVVPSVMACGVAAAAAAAAATNGTGGSSGMEVDAAVVPSVMACGVAAAAAAAAATNGTGGSSGMEVDAAVVPSVMACGVAAAAAAAAATNGTGGSSGMEVDAAVVPSVMACGVAAAAAAAAATNGTGGSSGMEVDAAVVPSVMACGVAAAAAAAAATNGTGGSSG
HUMAN27044	HUMAN27044_1to35	4.52866	1.0	AGAAAAVAAGAAAGAAAAAVSVAAPGRASAPPPPAGAAAAVAAGAAAGAAAAAVSVAAPGRASAPPPPAGAAAAVAAGAAAGAAAAAVSVAAPGRASAPPPPAGAAAAVAAGAAAGAAAAAVSVAAPGRASAPPPPAGAAAAVAAGAAAGAAAAAVSVAAPGRASAPPPPAGAAAAVAAGAAAGAAAAAVSVAAPGRASAPPPPAGAAAAVAAGAAAGAAAAAVSVAAPGRASAPPPPAGAAAAVAAGAAAGAAAA
HUMAN28860	HUMAN28860_1to31	3.35771	0.741436557165	AAAVAAAPGALGSLHAGGARLVAACSAWLCAAAVAAAPGALGSLHAGGARLVAACSAWLCAAAVAAAPGALGSLHAGGARLVAACSAWLCAAAVAAAPGALGSLHAGGARLVAACSAWLCAAAVAAAPGALGSLHAGGARLVAACSAWLCAAAVAAAPGALGSLHAGGARLVAACSAWLCAAAVAAAPGALGSLHAGGARLVAACSAWLCAAAVAAAPGALGSLHAGGARLVAACSAWLCAAAVAAAPGALGSLHA
HUMAN30365	HUMAN30365_1to31	3.82355	0.844300847926	AASAALSAAAAAAALSGLAVRLSRSAAARGAASAALSAAAAAAALSGLAVRLSRSAAARGAASAALSAAAAAAALSGLAVRLSRSAAARGAASAALSAAAAAAALSGLAVRLSRSAAARGAASAALSAAAAAAALSGLAVRLSRSAAARGAASAALSAAAAAAALSGLAVRLSRSAAARGAASAALSAAAAAAALSGLAVRLSRSAAARGAASAALSAAAAAAALSGLAVRLSRSAAARGAASAALSAAAAAAALS
HUMAN30373	HUMAN30373_1to31	3.82355	0.844300847926	AASAALSAAAAAAALSGLAVRLSRSAAARGAASAALSAAAAAAALSGLAVRLSRSAAARGAASAALSAAAAAAALSGLAVRLSRSAAARGAASAALSAAAAAAALSGLAVRLSRSAAARGAASAALSAAAAAAALSGLAVRLSRSAAARGAASAALSAAAAAAALSGLAVRLSRSAAARGAASAALSAAAAAAALSGLAVRLSRSAAARGAASAALSAAAAAAALSGLAVRLSRSAAARGAASAALSAAAAAAALS
