## Supplementary File 5 for "Discovering molecular features of intrinsically disordered regions by using evolution for contrastive learning": filter_154_idr_activations.txt

HUMAN01601	HUMAN01601_628to685	0.847577	0.766375863804	ILENPTPEPPVPQLQPEILRVEPPLAPAPRPARTPGTLQRQVRIPQMPAPPHPRTPLILENPTPEPPVPQLQPEILRVEPPLAPAPRPARTPGTLQRQVRIPQMPAPPHPRTPLILENPTPEPPVPQLQPEILRVEPPLAPAPRPARTPGTLQRQVRIPQMPAPPHPRTPLILENPTPEPPVPQLQPEILRVEPPLAPAPRPARTPGTLQRQVRIPQMPAPPHPRTPLILENPTPEPPVPQLQPEILRVEPPLAPA
HUMAN07746	HUMAN07746_3276to3349	0.822453	0.743658985328	AAREKVKQSRRKPMQVKTPRALPTMEAHQVIKANALFLLSLSSAAEPSILCYHPAKPFQSQLPSVKEGISEDLAAREKVKQSRRKPMQVKTPRALPTMEAHQVIKANALFLLSLSSAAEPSILCYHPAKPFQSQLPSVKEGISEDLAAREKVKQSRRKPMQVKTPRALPTMEAHQVIKANALFLLSLSSAAEPSILCYHPAKPFQSQLPSVKEGISEDLAAREKVKQSRRKPMQVKTPRALPTMEAHQVIKANALF
HUMAN12764	HUMAN12764_1075to1124	0.791124	0.71533117131	EAQAGETEEAETVSAMALLSVGAEQAQAAAAREHSPRPAEEPMEQEPALEAQAGETEEAETVSAMALLSVGAEQAQAAAAREHSPRPAEEPMEQEPALEAQAGETEEAETVSAMALLSVGAEQAQAAAAREHSPRPAEEPMEQEPALEAQAGETEEAETVSAMALLSVGAEQAQAAAAREHSPRPAEEPMEQEPALEAQAGETEEAETVSAMALLSVGAEQAQAAAAREHSPRPAEEPMEQEPALEAQAGETEEAE
HUMAN13127	HUMAN13127_53to94	0.822307	0.743527321554	MAVSEIKPKLKLNPLTKVPISHNKRDRDLPGSLQCQLQHKEMAVSEIKPKLKLNPLTKVPISHNKRDRDLPGSLQCQLQHKEMAVSEIKPKLKLNPLTKVPISHNKRDRDLPGSLQCQLQHKEMAVSEIKPKLKLNPLTKVPISHNKRDRDLPGSLQCQLQHKEMAVSEIKPKLKLNPLTKVPISHNKRDRDLPGSLQCQLQHKEMAVSEIKPKLKLNPLTKVPISHNKRDRDLPGSLQCQLQHKEMAVSEIKPKL
HUMAN14202	HUMAN14202_56to94	0.778276	0.703714686164	EVEILEKSQIEAIASSLASQNEVPAAPLEELAYRRSLREVEILEKSQIEAIASSLASQNEVPAAPLEELAYRRSLREVEILEKSQIEAIASSLASQNEVPAAPLEELAYRRSLREVEILEKSQIEAIASSLASQNEVPAAPLEELAYRRSLREVEILEKSQIEAIASSLASQNEVPAAPLEELAYRRSLREVEILEKSQIEAIASSLASQNEVPAAPLEELAYRRSLREVEILEKSQIEAIASSLASQNEVPAAPL
HUMAN20653	HUMAN20653_839to874	0.894379	0.808694638024	PPVYHQSPGQAPYPGPQQPSYPFPQPPQQSYYPQQPPVYHQSPGQAPYPGPQQPSYPFPQPPQQSYYPQQPPVYHQSPGQAPYPGPQQPSYPFPQPPQQSYYPQQPPVYHQSPGQAPYPGPQQPSYPFPQPPQQSYYPQQPPVYHQSPGQAPYPGPQQPSYPFPQPPQQSYYPQQPPVYHQSPGQAPYPGPQQPSYPFPQPPQQSYYPQQPPVYHQSPGQAPYPGPQQPSYPFPQPPQQSYYPQQPPVYHQSPGQA
HUMAN21375	HUMAN21375_1447to1480	0.96137	0.869266980396	QLEMQAKEHDERIKQLQVELCEMKQKPEEIGEEQLEMQAKEHDERIKQLQVELCEMKQKPEEIGEEQLEMQAKEHDERIKQLQVELCEMKQKPEEIGEEQLEMQAKEHDERIKQLQVELCEMKQKPEEIGEEQLEMQAKEHDERIKQLQVELCEMKQKPEEIGEEQLEMQAKEHDERIKQLQVELCEMKQKPEEIGEEQLEMQAKEHDERIKQLQVELCEMKQKPEEIGEEQLEMQAKEHDERIKQLQVELCEMKQ
HUMAN21375	HUMAN21375_2768to2804	0.776688	0.702277971923	ASLKELAQLKEQGLLNRERDALLSETAFSMNSTEENASLKELAQLKEQGLLNRERDALLSETAFSMNSTEENASLKELAQLKEQGLLNRERDALLSETAFSMNSTEENASLKELAQLKEQGLLNRERDALLSETAFSMNSTEENASLKELAQLKEQGLLNRERDALLSETAFSMNSTEENASLKELAQLKEQGLLNRERDALLSETAFSMNSTEENASLKELAQLKEQGLLNRERDALLSETAFSMNSTEENASLK
HUMAN21434	HUMAN21434_548to607	0.818158	0.739775793246	EKLQMQKILQEEHLQRARARAQAEIKKKRGRTLVCRSRPPAHRIKQQSEHTLMDKEEEEEKLQMQKILQEEHLQRARARAQAEIKKKRGRTLVCRSRPPAHRIKQQSEHTLMDKEEEEEKLQMQKILQEEHLQRARARAQAEIKKKRGRTLVCRSRPPAHRIKQQSEHTLMDKEEEEEKLQMQKILQEEHLQRARARAQAEIKKKRGRTLVCRSRPPAHRIKQQSEHTLMDKEEEEEKLQMQKILQEEHLQRARAR
HUMAN25081	HUMAN25081_658to709	0.848382	0.767103760216	AGNQAYPSLLEAQEDVLLLDAQAQAKDSEDAAKVEAKEPPSQSPNTPLQRLAGNQAYPSLLEAQEDVLLLDAQAQAKDSEDAAKVEAKEPPSQSPNTPLQRLAGNQAYPSLLEAQEDVLLLDAQAQAKDSEDAAKVEAKEPPSQSPNTPLQRLAGNQAYPSLLEAQEDVLLLDAQAQAKDSEDAAKVEAKEPPSQSPNTPLQRLAGNQAYPSLLEAQEDVLLLDAQAQAKDSEDAAKVEAKEPPSQSPNTPLQRLA
HUMAN00109	HUMAN00109_121to159	0.784341	0.70919832337	RPPAAPAAPAKEPKAPGAAPPPALSAKATAAAAAAHQPARPPAAPAAPAKEPKAPGAAPPPALSAKATAAAAAAHQPARPPAAPAAPAKEPKAPGAAPPPALSAKATAAAAAAHQPARPPAAPAAPAKEPKAPGAAPPPALSAKATAAAAAAHQPARPPAAPAAPAKEPKAPGAAPPPALSAKATAAAAAAHQPARPPAAPAAPAKEPKAPGAAPPPALSAKATAAAAAAHQPARPPAAPAAPAKEPKAPGAAPPP
HUMAN00127	HUMAN00127_685to743	0.7877	0.712235321052	KAATEEAEKQKKEEIKALQGQLAALKEIQAEVQEKESDAVKPKNQDIQGGKAAPAEALGKAATEEAEKQKKEEIKALQGQLAALKEIQAEVQEKESDAVKPKNQDIQGGKAAPAEALGKAATEEAEKQKKEEIKALQGQLAALKEIQAEVQEKESDAVKPKNQDIQGGKAAPAEALGKAATEEAEKQKKEEIKALQGQLAALKEIQAEVQEKESDAVKPKNQDIQGGKAAPAEALGKAATEEAEKQKKEEIKALQG
HUMAN00160	HUMAN00160_672to702	0.803697	0.726699850465	PGASEKIGAREPEEAHKEKPYRRPKFCRKMKPGASEKIGAREPEEAHKEKPYRRPKFCRKMKPGASEKIGAREPEEAHKEKPYRRPKFCRKMKPGASEKIGAREPEEAHKEKPYRRPKFCRKMKPGASEKIGAREPEEAHKEKPYRRPKFCRKMKPGASEKIGAREPEEAHKEKPYRRPKFCRKMKPGASEKIGAREPEEAHKEKPYRRPKFCRKMKPGASEKIGAREPEEAHKEKPYRRPKFCRKMKPGASEKIG
HUMAN00703	HUMAN00703_109to141	0.957907	0.866136260527	KEGELRALPAKDPQVERALAAVERQMAKISVAEKEGELRALPAKDPQVERALAAVERQMAKISVAEKEGELRALPAKDPQVERALAAVERQMAKISVAEKEGELRALPAKDPQVERALAAVERQMAKISVAEKEGELRALPAKDPQVERALAAVERQMAKISVAEKEGELRALPAKDPQVERALAAVERQMAKISVAEKEGELRALPAKDPQVERALAAVERQMAKISVAEKEGELRALPAKDPQVERALAAVERQ
HUMAN00766	HUMAN00766_112to144	1.01279	0.915761053802	AQLRVELEEVEFEMPRDRRRLEQELCQLEKRKLAQLRVELEEVEFEMPRDRRRLEQELCQLEKRKLAQLRVELEEVEFEMPRDRRRLEQELCQLEKRKLAQLRVELEEVEFEMPRDRRRLEQELCQLEKRKLAQLRVELEEVEFEMPRDRRRLEQELCQLEKRKLAQLRVELEEVEFEMPRDRRRLEQELCQLEKRKLAQLRVELEEVEFEMPRDRRRLEQELCQLEKRKLAQLRVELEEVEFEMPRDRRRLEQEL
HUMAN00830	HUMAN00830_190to224	0.821365	0.742674821521	ERPNSSPQPYRPGPSAAAREPVVKLPASAKGPLGVERPNSSPQPYRPGPSAAAREPVVKLPASAKGPLGVERPNSSPQPYRPGPSAAAREPVVKLPASAKGPLGVERPNSSPQPYRPGPSAAAREPVVKLPASAKGPLGVERPNSSPQPYRPGPSAAAREPVVKLPASAKGPLGVERPNSSPQPYRPGPSAAAREPVVKLPASAKGPLGVERPNSSPQPYRPGPSAAAREPVVKLPASAKGPLGVERPNSSPQPYR
HUMAN00900	HUMAN00900_1to47	0.80908	0.731567529719	EPAAGFLSPRPFQRAAAAPAPPAGPGPPPSALRGPELEMLAGLPTSEPAAGFLSPRPFQRAAAAPAPPAGPGPPPSALRGPELEMLAGLPTSEPAAGFLSPRPFQRAAAAPAPPAGPGPPPSALRGPELEMLAGLPTSEPAAGFLSPRPFQRAAAAPAPPAGPGPPPSALRGPELEMLAGLPTSEPAAGFLSPRPFQRAAAAPAPPAGPGPPPSALRGPELEMLAGLPTSEPAAGFLSPRPFQRAAAAPAPPAGPG
HUMAN01092	HUMAN01092_1to47	0.790119	0.714422459522	AERRAFAQKISRTVAAEVRKQISGQYSGSPQLLKNLNIVGNISHHTAERRAFAQKISRTVAAEVRKQISGQYSGSPQLLKNLNIVGNISHHTAERRAFAQKISRTVAAEVRKQISGQYSGSPQLLKNLNIVGNISHHTAERRAFAQKISRTVAAEVRKQISGQYSGSPQLLKNLNIVGNISHHTAERRAFAQKISRTVAAEVRKQISGQYSGSPQLLKNLNIVGNISHHTAERRAFAQKISRTVAAEVRKQISGQY
HUMAN01231	HUMAN01231_1to67	0.832673	0.752900240897	GLLRIMMPPKLQLLAVVAFAVAMLFLENQIQKLEESRSKLERAIARHEVREIEQRHTMDGPRQDATGLLRIMMPPKLQLLAVVAFAVAMLFLENQIQKLEESRSKLERAIARHEVREIEQRHTMDGPRQDATGLLRIMMPPKLQLLAVVAFAVAMLFLENQIQKLEESRSKLERAIARHEVREIEQRHTMDGPRQDATGLLRIMMPPKLQLLAVVAFAVAMLFLENQIQKLEESRSKLERAIARHEVREIEQRHTM
HUMAN01389	HUMAN01389_141to174	0.962561	0.870344435236	EPHVEPAGERELEAKARPQSSCDMEEKEEAAADQEPHVEPAGERELEAKARPQSSCDMEEKEEAAADQEPHVEPAGERELEAKARPQSSCDMEEKEEAAADQEPHVEPAGERELEAKARPQSSCDMEEKEEAAADQEPHVEPAGERELEAKARPQSSCDMEEKEEAAADQEPHVEPAGERELEAKARPQSSCDMEEKEEAAADQEPHVEPAGERELEAKARPQSSCDMEEKEEAAADQEPHVEPAGERELEAKARP
HUMAN01703	HUMAN01703_1to108	0.77826	0.703699919126	SQQKQKQCAPPQQCCPPPQQRCPPPQQCCPPPQQCCPPPQQCCPPPQQCCPPPQQCCPPPQQCCPPPQQYCPPPQQTKQPCQPPPKCQEPCAPKCPPPQQCQTSKQKSQQKQKQCAPPQQCCPPPQQRCPPPQQCCPPPQQCCPPPQQCCPPPQQCCPPPQQCCPPPQQCCPPPQQYCPPPQQTKQPCQPPPKCQEPCAPKCPPPQQCQTSKQKSQQKQKQCAPPQQCCPPPQQRCPPPQQCCPPPQQCCPPPQQC
HUMAN01867	HUMAN01867_1to32	0.985492	0.891078272955	ERHTSHPNRKVPAKEEANAVPLCRAKPSPSYERHTSHPNRKVPAKEEANAVPLCRAKPSPSYERHTSHPNRKVPAKEEANAVPLCRAKPSPSYERHTSHPNRKVPAKEEANAVPLCRAKPSPSYERHTSHPNRKVPAKEEANAVPLCRAKPSPSYERHTSHPNRKVPAKEEANAVPLCRAKPSPSYERHTSHPNRKVPAKEEANAVPLCRAKPSPSYERHTSHPNRKVPAKEEANAVPLCRAKPSPSYERHTSHPN
HUMAN03100	HUMAN03100_1to35	0.872427	0.788845151868	LSPKIRQARRARSKSLVMGEQSRSPGRMPCPHRLLSPKIRQARRARSKSLVMGEQSRSPGRMPCPHRLLSPKIRQARRARSKSLVMGEQSRSPGRMPCPHRLLSPKIRQARRARSKSLVMGEQSRSPGRMPCPHRLLSPKIRQARRARSKSLVMGEQSRSPGRMPCPHRLLSPKIRQARRARSKSLVMGEQSRSPGRMPCPHRLLSPKIRQARRARSKSLVMGEQSRSPGRMPCPHRLLSPKIRQARRARSKSLVM
HUMAN03637	HUMAN03637_126to171	0.824794	0.745775306688	EEGRKAKEDSGNKPMSKKEMIAQQREYKKKKALKKAQRIKELEQEREEGRKAKEDSGNKPMSKKEMIAQQREYKKKKALKKAQRIKELEQEREEGRKAKEDSGNKPMSKKEMIAQQREYKKKKALKKAQRIKELEQEREEGRKAKEDSGNKPMSKKEMIAQQREYKKKKALKKAQRIKELEQEREEGRKAKEDSGNKPMSKKEMIAQQREYKKKKALKKAQRIKELEQEREEGRKAKEDSGNKPMSKKEMIAQQRE
HUMAN03816	HUMAN03816_1to30	0.797031	0.72067285093	QLPPALCARLAAGPGAAEPLPVERDPAAGQLPPALCARLAAGPGAAEPLPVERDPAAGQLPPALCARLAAGPGAAEPLPVERDPAAGQLPPALCARLAAGPGAAEPLPVERDPAAGQLPPALCARLAAGPGAAEPLPVERDPAAGQLPPALCARLAAGPGAAEPLPVERDPAAGQLPPALCARLAAGPGAAEPLPVERDPAAGQLPPALCARLAAGPGAAEPLPVERDPAAGQLPPALCARLAAGPGAAEPLPVER
HUMAN04143	HUMAN04143_41to77	0.931615	0.842363161565	ALERPKGCMGVLAREAPHLEKQPAAGPQRVLPGEREEALERPKGCMGVLAREAPHLEKQPAAGPQRVLPGEREEALERPKGCMGVLAREAPHLEKQPAAGPQRVLPGEREEALERPKGCMGVLAREAPHLEKQPAAGPQRVLPGEREEALERPKGCMGVLAREAPHLEKQPAAGPQRVLPGEREEALERPKGCMGVLAREAPHLEKQPAAGPQRVLPGEREEALERPKGCMGVLAREAPHLEKQPAAGPQRVLPGE
HUMAN04185	HUMAN04185_1to38	0.791127	0.715334404968	VPGEENQLVPKEDVFWRCRQNIFDEMKKKFLQIENAAVPGEENQLVPKEDVFWRCRQNIFDEMKKKFLQIENAAVPGEENQLVPKEDVFWRCRQNIFDEMKKKFLQIENAAVPGEENQLVPKEDVFWRCRQNIFDEMKKKFLQIENAAVPGEENQLVPKEDVFWRCRQNIFDEMKKKFLQIENAAVPGEENQLVPKEDVFWRCRQNIFDEMKKKFLQIENAAVPGEENQLVPKEDVFWRCRQNIFDEMKKKFLQIE
HUMAN04361	HUMAN04361_218to259	0.781789	0.70689035388	RRGLKRKSLQPNLQLSKKLKTVLDQARQARQHKRRAQARISSRRGLKRKSLQPNLQLSKKLKTVLDQARQARQHKRRAQARISSRRGLKRKSLQPNLQLSKKLKTVLDQARQARQHKRRAQARISSRRGLKRKSLQPNLQLSKKLKTVLDQARQARQHKRRAQARISSRRGLKRKSLQPNLQLSKKLKTVLDQARQARQHKRRAQARISSRRGLKRKSLQPNLQLSKKLKTVLDQARQARQHKRRAQARISSRRGL
HUMAN04824	HUMAN04824_307to760	0.777288	0.702821064781	GQAKRAELYREEAEALRERAGRLPRLQEELRRCRERLQAAEAYKSQLEEERVLSGVLEASKALLEEQLEAARERCARLHETQRENLLLRTRLGEAHAELDSLRHQVDQLAEENVELELELQRSLEPPPELVPEAWGLRQEGPEHKPGPSEPSSVQLEEQEGPNQGLDLATGQAEAREHDQRLEGTVRDPAWQKPQQKSEGALEVQVWEGPIPGESLASGVAEQEALREEVAQLRRKAEALGDELEAQARKLEAQNT
HUMAN04896	HUMAN04896_120to150	0.780154	0.705412572182	LARHAGPVPVQVPVRLRLKPKSVKVVQAELSLARHAGPVPVQVPVRLRLKPKSVKVVQAELSLARHAGPVPVQVPVRLRLKPKSVKVVQAELSLARHAGPVPVQVPVRLRLKPKSVKVVQAELSLARHAGPVPVQVPVRLRLKPKSVKVVQAELSLARHAGPVPVQVPVRLRLKPKSVKVVQAELSLARHAGPVPVQVPVRLRLKPKSVKVVQAELSLARHAGPVPVQVPVRLRLKPKSVKVVQAELSLARHAGPV
HUMAN05250	HUMAN05250_1to37	0.865779	0.782833943363	AAHLKKRVYEEFTKVVQPQEEIATKKLRLTKPSKSAAAHLKKRVYEEFTKVVQPQEEIATKKLRLTKPSKSAAAHLKKRVYEEFTKVVQPQEEIATKKLRLTKPSKSAAAHLKKRVYEEFTKVVQPQEEIATKKLRLTKPSKSAAAHLKKRVYEEFTKVVQPQEEIATKKLRLTKPSKSAAAHLKKRVYEEFTKVVQPQEEIATKKLRLTKPSKSAAAHLKKRVYEEFTKVVQPQEEIATKKLRLTKPSKSAAAHL
HUMAN06047	HUMAN06047_273to312	0.875929	0.792011441975	NPMDYPVEDAFCKPQLVKKSYGVENRAYSQEEITQGFEETNPMDYPVEDAFCKPQLVKKSYGVENRAYSQEEITQGFEETNPMDYPVEDAFCKPQLVKKSYGVENRAYSQEEITQGFEETNPMDYPVEDAFCKPQLVKKSYGVENRAYSQEEITQGFEETNPMDYPVEDAFCKPQLVKKSYGVENRAYSQEEITQGFEETNPMDYPVEDAFCKPQLVKKSYGVENRAYSQEEITQGFEETNPMDYPVEDAFCKPQL
HUMAN06119	HUMAN06119_1to31	0.906184	0.819368350184	LARKSIIPEEYVLARIAAENLRKPRIRDRLLARKSIIPEEYVLARIAAENLRKPRIRDRLLARKSIIPEEYVLARIAAENLRKPRIRDRLLARKSIIPEEYVLARIAAENLRKPRIRDRLLARKSIIPEEYVLARIAAENLRKPRIRDRLLARKSIIPEEYVLARIAAENLRKPRIRDRLLARKSIIPEEYVLARIAAENLRKPRIRDRLLARKSIIPEEYVLARIAAENLRKPRIRDRLLARKSIIPEEYVLARI
HUMAN06153	HUMAN06153_522to570	0.780389	0.7056251313	QERERRVTNILDPSYHIPPLRERLYGRLTQIKGLFQKEQPAGERTPLLLQERERRVTNILDPSYHIPPLRERLYGRLTQIKGLFQKEQPAGERTPLLLQERERRVTNILDPSYHIPPLRERLYGRLTQIKGLFQKEQPAGERTPLLLQERERRVTNILDPSYHIPPLRERLYGRLTQIKGLFQKEQPAGERTPLLLQERERRVTNILDPSYHIPPLRERLYGRLTQIKGLFQKEQPAGERTPLLLQERERRVTNIL
HUMAN06609	HUMAN06609_1to53	0.8992	0.81305307004	PPKKDVPVKKPAGPSISKPAAKPAAAGAPPAKTKAEPAVPQAPQKTQEPPVDPPKKDVPVKKPAGPSISKPAAKPAAAGAPPAKTKAEPAVPQAPQKTQEPPVDPPKKDVPVKKPAGPSISKPAAKPAAAGAPPAKTKAEPAVPQAPQKTQEPPVDPPKKDVPVKKPAGPSISKPAAKPAAAGAPPAKTKAEPAVPQAPQKTQEPPVDPPKKDVPVKKPAGPSISKPAAKPAAAGAPPAKTKAEPAVPQAPQKTQE
HUMAN07201	HUMAN07201_1to41	0.915075	0.827407170033	ALDILAMAPLYQAPAINRIGPKTDPSKRPADPLKPLVLSRALDILAMAPLYQAPAINRIGPKTDPSKRPADPLKPLVLSRALDILAMAPLYQAPAINRIGPKTDPSKRPADPLKPLVLSRALDILAMAPLYQAPAINRIGPKTDPSKRPADPLKPLVLSRALDILAMAPLYQAPAINRIGPKTDPSKRPADPLKPLVLSRALDILAMAPLYQAPAINRIGPKTDPSKRPADPLKPLVLSRALDILAMAPLYQAPAI
HUMAN07334	HUMAN07334_288to388	0.779175	0.704526765472	NFLRASALAEHIKPVVVIPEEAPEDEEPENLIEISTGPPAGEPVVVADLFDQTFGPPNGSVKDDRDLQIESLKREVEMLRSELEKIKLEAQRYIAQLKSQVNFLRASALAEHIKPVVVIPEEAPEDEEPENLIEISTGPPAGEPVVVADLFDQTFGPPNGSVKDDRDLQIESLKREVEMLRSELEKIKLEAQRYIAQLKSQVNFLRASALAEHIKPVVVIPEEAPEDEEPENLIEISTGPPAGEPVVVADLFDQTF
HUMAN08481	HUMAN08481_201to237	0.882589	0.798033968284	HKDRSTQLEMQLEKPKPVKPVTFSTGIKMGQHISLAPHKDRSTQLEMQLEKPKPVKPVTFSTGIKMGQHISLAPHKDRSTQLEMQLEKPKPVKPVTFSTGIKMGQHISLAPHKDRSTQLEMQLEKPKPVKPVTFSTGIKMGQHISLAPHKDRSTQLEMQLEKPKPVKPVTFSTGIKMGQHISLAPHKDRSTQLEMQLEKPKPVKPVTFSTGIKMGQHISLAPHKDRSTQLEMQLEKPKPVKPVTFSTGIKMGQHIS
HUMAN08746	HUMAN08746_237to266	0.774857	0.700623255239	LVERRQDQLGLMSLQLQEALKKQEAKADEHLVERRQDQLGLMSLQLQEALKKQEAKADEHLVERRQDQLGLMSLQLQEALKKQEAKADEHLVERRQDQLGLMSLQLQEALKKQEAKADEHLVERRQDQLGLMSLQLQEALKKQEAKADEHLVERRQDQLGLMSLQLQEALKKQEAKADEHLVERRQDQLGLMSLQLQEALKKQEAKADEHLVERRQDQLGLMSLQLQEALKKQEAKADEHLVERRQDQLGLMSLQL
HUMAN09268	HUMAN09268_1153to1185	1.01553	0.918242455148	EAKDKPERACECPPELCEQDPLIAKADAQESRLEAKDKPERACECPPELCEQDPLIAKADAQESRLEAKDKPERACECPPELCEQDPLIAKADAQESRLEAKDKPERACECPPELCEQDPLIAKADAQESRLEAKDKPERACECPPELCEQDPLIAKADAQESRLEAKDKPERACECPPELCEQDPLIAKADAQESRLEAKDKPERACECPPELCEQDPLIAKADAQESRLEAKDKPERACECPPELCEQDPLIAK
HUMAN11116	HUMAN11116_258to294	0.823262	0.744390223186	FEQEQEVKKQQEIRAQEKKRLREEEERLMEAEKAKPDFEQEQEVKKQQEIRAQEKKRLREEEERLMEAEKAKPDFEQEQEVKKQQEIRAQEKKRLREEEERLMEAEKAKPDFEQEQEVKKQQEIRAQEKKRLREEEERLMEAEKAKPDFEQEQEVKKQQEIRAQEKKRLREEEERLMEAEKAKPDFEQEQEVKKQQEIRAQEKKRLREEEERLMEAEKAKPDFEQEQEVKKQQEIRAQEKKRLREEEERLMEAEKA
HUMAN11549	HUMAN11549_357to410	0.881753	0.797277669576	SKIREKVDRAVEAAERAATIAKQKAEIAASRTSHSRAKAEAALTAAQKAQEEARSKIREKVDRAVEAAERAATIAKQKAEIAASRTSHSRAKAEAALTAAQKAQEEARSKIREKVDRAVEAAERAATIAKQKAEIAASRTSHSRAKAEAALTAAQKAQEEARSKIREKVDRAVEAAERAATIAKQKAEIAASRTSHSRAKAEAALTAAQKAQEEARSKIREKVDRAVEAAERAATIAKQKAEIAASRTSHSRAKAE
HUMAN11615	HUMAN11615_753to795	0.847796	0.766573763673	GPKKMIAPQRWIDAQREKQDLGEEETEETQQPPLGGEEPTWPKGPKKMIAPQRWIDAQREKQDLGEEETEETQQPPLGGEEPTWPKGPKKMIAPQRWIDAQREKQDLGEEETEETQQPPLGGEEPTWPKGPKKMIAPQRWIDAQREKQDLGEEETEETQQPPLGGEEPTWPKGPKKMIAPQRWIDAQREKQDLGEEETEETQQPPLGGEEPTWPKGPKKMIAPQRWIDAQREKQDLGEEETEETQQPPLGGEEPTW
HUMAN11692	HUMAN11692_45to84	0.836306	0.756184828992	GEVVEQKRAPGKQPRKAPSEASAQEQREKQPLEESASRAPGEVVEQKRAPGKQPRKAPSEASAQEQREKQPLEESASRAPGEVVEQKRAPGKQPRKAPSEASAQEQREKQPLEESASRAPGEVVEQKRAPGKQPRKAPSEASAQEQREKQPLEESASRAPGEVVEQKRAPGKQPRKAPSEASAQEQREKQPLEESASRAPGEVVEQKRAPGKQPRKAPSEASAQEQREKQPLEESASRAPGEVVEQKRAPGKQPRK
HUMAN12031	HUMAN12031_1900to1938	0.810959	0.733266439729	CRRVQHELEEAAERADIAESQVNKLRAKSRDVGSQKMEECRRVQHELEEAAERADIAESQVNKLRAKSRDVGSQKMEECRRVQHELEEAAERADIAESQVNKLRAKSRDVGSQKMEECRRVQHELEEAAERADIAESQVNKLRAKSRDVGSQKMEECRRVQHELEEAAERADIAESQVNKLRAKSRDVGSQKMEECRRVQHELEEAAERADIAESQVNKLRAKSRDVGSQKMEECRRVQHELEEAAERADIAESQV
HUMAN12052	HUMAN12052_784to826	0.850936	0.769413616007	KRELRQVRAALLSRELAGGLEDGEPQQKRAHTEEPQAKKVRAQKRELRQVRAALLSRELAGGLEDGEPQQKRAHTEEPQAKKVRAQKRELRQVRAALLSRELAGGLEDGEPQQKRAHTEEPQAKKVRAQKRELRQVRAALLSRELAGGLEDGEPQQKRAHTEEPQAKKVRAQKRELRQVRAALLSRELAGGLEDGEPQQKRAHTEEPQAKKVRAQKRELRQVRAALLSRELAGGLEDGEPQQKRAHTEEPQAKKVR
HUMAN12693	HUMAN12693_198to231	0.825622	0.746524653031	VSTLRKDVTALKIMKVNYEQIVKAHQDNPHEGEDVSTLRKDVTALKIMKVNYEQIVKAHQDNPHEGEDVSTLRKDVTALKIMKVNYEQIVKAHQDNPHEGEDVSTLRKDVTALKIMKVNYEQIVKAHQDNPHEGEDVSTLRKDVTALKIMKVNYEQIVKAHQDNPHEGEDVSTLRKDVTALKIMKVNYEQIVKAHQDNPHEGEDVSTLRKDVTALKIMKVNYEQIVKAHQDNPHEGEDVSTLRKDVTALKIMKVNY
HUMAN12744	HUMAN12744_171to213	0.812573	0.734725358421	TRFHNQSELKDFGTEAARPQKGRKPRPRARSAKANQAELENAYTRFHNQSELKDFGTEAARPQKGRKPRPRARSAKANQAELENAYTRFHNQSELKDFGTEAARPQKGRKPRPRARSAKANQAELENAYTRFHNQSELKDFGTEAARPQKGRKPRPRARSAKANQAELENAYTRFHNQSELKDFGTEAARPQKGRKPRPRARSAKANQAELENAYTRFHNQSELKDFGTEAARPQKGRKPRPRARSAKANQAELEN
HUMAN12779	HUMAN12779_872to903	0.875071	0.791236010791	LPIPSPSPIHPAHHKRDRRQIFLPEPEQPSRLLPIPSPSPIHPAHHKRDRRQIFLPEPEQPSRLLPIPSPSPIHPAHHKRDRRQIFLPEPEQPSRLLPIPSPSPIHPAHHKRDRRQIFLPEPEQPSRLLPIPSPSPIHPAHHKRDRRQIFLPEPEQPSRLLPIPSPSPIHPAHHKRDRRQIFLPEPEQPSRLLPIPSPSPIHPAHHKRDRRQIFLPEPEQPSRLLPIPSPSPIHPAHHKRDRRQIFLPEPEQPSRL
HUMAN13513	HUMAN13513_167to201	1.00705	0.910568984758	QIELPEVPSEPLPEKIPENVPVKARPRQAELVAASQIELPEVPSEPLPEKIPENVPVKARPRQAELVAASQIELPEVPSEPLPEKIPENVPVKARPRQAELVAASQIELPEVPSEPLPEKIPENVPVKARPRQAELVAASQIELPEVPSEPLPEKIPENVPVKARPRQAELVAASQIELPEVPSEPLPEKIPENVPVKARPRQAELVAASQIELPEVPSEPLPEKIPENVPVKARPRQAELVAASQIELPEVPSEP
HUMAN13688	HUMAN13688_1to37	0.823123	0.744265188411	IATGGLLRISARKQDPLRPPSQIPKRKRKAKKRRKNIATGGLLRISARKQDPLRPPSQIPKRKRKAKKRRKNIATGGLLRISARKQDPLRPPSQIPKRKRKAKKRRKNIATGGLLRISARKQDPLRPPSQIPKRKRKAKKRRKNIATGGLLRISARKQDPLRPPSQIPKRKRKAKKRRKNIATGGLLRISARKQDPLRPPSQIPKRKRKAKKRRKNIATGGLLRISARKQDPLRPPSQIPKRKRKAKKRRKNIATG
HUMAN13926	HUMAN13926_284to317	0.794679	0.718545589026	LLSAFEAMTSQANPEALCAPALQEEAAFPGRRVNLLSAFEAMTSQANPEALCAPALQEEAAFPGRRVNLLSAFEAMTSQANPEALCAPALQEEAAFPGRRVNLLSAFEAMTSQANPEALCAPALQEEAAFPGRRVNLLSAFEAMTSQANPEALCAPALQEEAAFPGRRVNLLSAFEAMTSQANPEALCAPALQEEAAFPGRRVNLLSAFEAMTSQANPEALCAPALQEEAAFPGRRVNLLSAFEAMTSQANPEALC
HUMAN13951	HUMAN13951_1365to1406	0.78015	0.705408584004	LEALKEEMDKQQQTFCQTLLLSPEAQVEFGVQQEISRLTNENLEALKEEMDKQQQTFCQTLLLSPEAQVEFGVQQEISRLTNENLEALKEEMDKQQQTFCQTLLLSPEAQVEFGVQQEISRLTNENLEALKEEMDKQQQTFCQTLLLSPEAQVEFGVQQEISRLTNENLEALKEEMDKQQQTFCQTLLLSPEAQVEFGVQQEISRLTNENLEALKEEMDKQQQTFCQTLLLSPEAQVEFGVQQEISRLTNENLEAL
HUMAN14329	HUMAN14329_1to33	0.78718	0.711765093287	EGAAAREARGTETPRASAPPPAPSEPPAAPRAEGAAAREARGTETPRASAPPPAPSEPPAAPRAEGAAAREARGTETPRASAPPPAPSEPPAAPRAEGAAAREARGTETPRASAPPPAPSEPPAAPRAEGAAAREARGTETPRASAPPPAPSEPPAAPRAEGAAAREARGTETPRASAPPPAPSEPPAAPRAEGAAAREARGTETPRASAPPPAPSEPPAAPRAEGAAAREARGTETPRASAPPPAPSEPPAAPRA
HUMAN14421	HUMAN14421_24to100	0.788589	0.713039046743	REGLLLSHRLGPALVPLHRLPRTLDARIARLAQYRALLQGAPDAMELRELTPWAGRPPGPRRRAGPRRRRARARLGAREGLLLSHRLGPALVPLHRLPRTLDARIARLAQYRALLQGAPDAMELRELTPWAGRPPGPRRRAGPRRRRARARLGAREGLLLSHRLGPALVPLHRLPRTLDARIARLAQYRALLQGAPDAMELRELTPWAGRPPGPRRRAGPRRRRARARLGAREGLLLSHRLGPALVPLHRLPRTLD
HUMAN15184	HUMAN15184_70to122	0.781965	0.707050096584	EPWNMKQHEMVDEPTGICPHFPQDFWPEQSMEDSFQKVLLRKYEKCGHENLQLEPWNMKQHEMVDEPTGICPHFPQDFWPEQSMEDSFQKVLLRKYEKCGHENLQLEPWNMKQHEMVDEPTGICPHFPQDFWPEQSMEDSFQKVLLRKYEKCGHENLQLEPWNMKQHEMVDEPTGICPHFPQDFWPEQSMEDSFQKVLLRKYEKCGHENLQLEPWNMKQHEMVDEPTGICPHFPQDFWPEQSMEDSFQKVLLRKYE
HUMAN15199	HUMAN15199_44to84	0.821422	0.74272645226	PQAREDQLQRKAVVLEYFTRHKRKEKKKKAKGLSARQRRELPQAREDQLQRKAVVLEYFTRHKRKEKKKKAKGLSARQRRELPQAREDQLQRKAVVLEYFTRHKRKEKKKKAKGLSARQRRELPQAREDQLQRKAVVLEYFTRHKRKEKKKKAKGLSARQRRELPQAREDQLQRKAVVLEYFTRHKRKEKKKKAKGLSARQRRELPQAREDQLQRKAVVLEYFTRHKRKEKKKKAKGLSARQRRELPQAREDQLQR
HUMAN15815	HUMAN15815_176to214	0.783375	0.708324588983	RGRALGAVDKYRLRKKFPLPKTIWDGEETVYCFKERSRARGRALGAVDKYRLRKKFPLPKTIWDGEETVYCFKERSRARGRALGAVDKYRLRKKFPLPKTIWDGEETVYCFKERSRARGRALGAVDKYRLRKKFPLPKTIWDGEETVYCFKERSRARGRALGAVDKYRLRKKFPLPKTIWDGEETVYCFKERSRARGRALGAVDKYRLRKKFPLPKTIWDGEETVYCFKERSRARGRALGAVDKYRLRKKFPLPKT
HUMAN16703	HUMAN16703_296to327	0.780801	0.705997325334	AKKLSHAISKSLGCVPTREPPHPVFPEQPEKPAKKLSHAISKSLGCVPTREPPHPVFPEQPEKPAKKLSHAISKSLGCVPTREPPHPVFPEQPEKPAKKLSHAISKSLGCVPTREPPHPVFPEQPEKPAKKLSHAISKSLGCVPTREPPHPVFPEQPEKPAKKLSHAISKSLGCVPTREPPHPVFPEQPEKPAKKLSHAISKSLGCVPTREPPHPVFPEQPEKPAKKLSHAISKSLGCVPTREPPHPVFPEQPEKP
HUMAN17374	HUMAN17374_1567to1612	0.779173	0.704525256432	FEIVKRKHEDLQKALKRNGETLAKTIACYSGQLAALTDENTTLRSKFEIVKRKHEDLQKALKRNGETLAKTIACYSGQLAALTDENTTLRSKFEIVKRKHEDLQKALKRNGETLAKTIACYSGQLAALTDENTTLRSKFEIVKRKHEDLQKALKRNGETLAKTIACYSGQLAALTDENTTLRSKFEIVKRKHEDLQKALKRNGETLAKTIACYSGQLAALTDENTTLRSKFEIVKRKHEDLQKALKRNGETLAKTI
HUMAN17518	HUMAN17518_388to428	0.780212	0.705464957441	EIQMPHESVVEQEQANLDPASCLLSCNQRSLPAKSCLSSAIEIQMPHESVVEQEQANLDPASCLLSCNQRSLPAKSCLSSAIEIQMPHESVVEQEQANLDPASCLLSCNQRSLPAKSCLSSAIEIQMPHESVVEQEQANLDPASCLLSCNQRSLPAKSCLSSAIEIQMPHESVVEQEQANLDPASCLLSCNQRSLPAKSCLSSAIEIQMPHESVVEQEQANLDPASCLLSCNQRSLPAKSCLSSAIEIQMPHESVV
HUMAN17566	HUMAN17566_1to39	0.793932	0.717870670711	AVVKTPSRGLKNAKEPFNNASPHLLKNLVEEPKKRKEVAVVKTPSRGLKNAKEPFNNASPHLLKNLVEEPKKRKEVAVVKTPSRGLKNAKEPFNNASPHLLKNLVEEPKKRKEVAVVKTPSRGLKNAKEPFNNASPHLLKNLVEEPKKRKEVAVVKTPSRGLKNAKEPFNNASPHLLKNLVEEPKKRKEVAVVKTPSRGLKNAKEPFNNASPHLLKNLVEEPKKRKEVAVVKTPSRGLKNAKEPFNNASPHLLKNL
HUMAN17566	HUMAN17566_266to310	0.999484	0.903729690337	EEFERLNTLSKKVNVPPEKAMMHINFHRPPAKPKPQKVKEIEYQNEEFERLNTLSKKVNVPPEKAMMHINFHRPPAKPKPQKVKEIEYQNEEFERLNTLSKKVNVPPEKAMMHINFHRPPAKPKPQKVKEIEYQNEEFERLNTLSKKVNVPPEKAMMHINFHRPPAKPKPQKVKEIEYQNEEFERLNTLSKKVNVPPEKAMMHINFHRPPAKPKPQKVKEIEYQNEEFERLNTLSKKVNVPPEKAMMHINFHRPPA
HUMAN17935	HUMAN17935_362to398	0.793571	0.717543532312	QLKQHISSRRHKDRVAGKPLKPKYSPYNKLQRSPSILQLKQHISSRRHKDRVAGKPLKPKYSPYNKLQRSPSILQLKQHISSRRHKDRVAGKPLKPKYSPYNKLQRSPSILQLKQHISSRRHKDRVAGKPLKPKYSPYNKLQRSPSILQLKQHISSRRHKDRVAGKPLKPKYSPYNKLQRSPSILQLKQHISSRRHKDRVAGKPLKPKYSPYNKLQRSPSILQLKQHISSRRHKDRVAGKPLKPKYSPYNKLQRSP
HUMAN18807	HUMAN18807_249to294	0.826689	0.747488822053	DSAAKEPPAPRRPASLAQRARRFLARLTARSARRRALKARSKSCHNDSAAKEPPAPRRPASLAQRARRFLARLTARSARRRALKARSKSCHNDSAAKEPPAPRRPASLAQRARRFLARLTARSARRRALKARSKSCHNDSAAKEPPAPRRPASLAQRARRFLARLTARSARRRALKARSKSCHNDSAAKEPPAPRRPASLAQRARRFLARLTARSARRRALKARSKSCHNDSAAKEPPAPRRPASLAQRARRFLAR
HUMAN19021	HUMAN19021_383to416	1.08188	0.97822767302	KAEIAASRTSHAKAKAEAAEQAALAANQESNIARKAEIAASRTSHAKAKAEAAEQAALAANQESNIARKAEIAASRTSHAKAKAEAAEQAALAANQESNIARKAEIAASRTSHAKAKAEAAEQAALAANQESNIARKAEIAASRTSHAKAKAEAAEQAALAANQESNIARKAEIAASRTSHAKAKAEAAEQAALAANQESNIARKAEIAASRTSHAKAKAEAAEQAALAANQESNIARKAEIAASRTSHAKAKAEA
HUMAN19945	HUMAN19945_258to290	0.798321	0.721839015787	SEGAQRDRFPGRKQPGVHEEPVLKKWPKLKSKKSEGAQRDRFPGRKQPGVHEEPVLKKWPKLKSKKSEGAQRDRFPGRKQPGVHEEPVLKKWPKLKSKKSEGAQRDRFPGRKQPGVHEEPVLKKWPKLKSKKSEGAQRDRFPGRKQPGVHEEPVLKKWPKLKSKKSEGAQRDRFPGRKQPGVHEEPVLKKWPKLKSKKSEGAQRDRFPGRKQPGVHEEPVLKKWPKLKSKKSEGAQRDRFPGRKQPGVHEEPVLKK
HUMAN20018	HUMAN20018_115to147	0.821328	0.742642161575	EIQEASEGPGADEVQVFAPANALPARSEAAAVQEIQEASEGPGADEVQVFAPANALPARSEAAAVQEIQEASEGPGADEVQVFAPANALPARSEAAAVQEIQEASEGPGADEVQVFAPANALPARSEAAAVQEIQEASEGPGADEVQVFAPANALPARSEAAAVQEIQEASEGPGADEVQVFAPANALPARSEAAAVQEIQEASEGPGADEVQVFAPANALPARSEAAAVQEIQEASEGPGADEVQVFAPANALPA
HUMAN20122	HUMAN20122_71to102	0.829442	0.749978415333	MLAEREEALEEADELDRLVTAKTESVQYDHPNMLAEREEALEEADELDRLVTAKTESVQYDHPNMLAEREEALEEADELDRLVTAKTESVQYDHPNMLAEREEALEEADELDRLVTAKTESVQYDHPNMLAEREEALEEADELDRLVTAKTESVQYDHPNMLAEREEALEEADELDRLVTAKTESVQYDHPNMLAEREEALEEADELDRLVTAKTESVQYDHPNMLAEREEALEEADELDRLVTAKTESVQYDHPN
HUMAN20217	HUMAN20217_1to40	0.790091	0.714397722039	SGSHTPACGPFSALTPSIWPQEILAKYTQKEESAEQPEFSGSHTPACGPFSALTPSIWPQEILAKYTQKEESAEQPEFSGSHTPACGPFSALTPSIWPQEILAKYTQKEESAEQPEFSGSHTPACGPFSALTPSIWPQEILAKYTQKEESAEQPEFSGSHTPACGPFSALTPSIWPQEILAKYTQKEESAEQPEFSGSHTPACGPFSALTPSIWPQEILAKYTQKEESAEQPEFSGSHTPACGPFSALTPSIWPQE
HUMAN20906	HUMAN20906_1to30	0.796824	0.720485622133	QRAVSVVARLGFRLQAFPPALCRPLSCAQQRAVSVVARLGFRLQAFPPALCRPLSCAQQRAVSVVARLGFRLQAFPPALCRPLSCAQQRAVSVVARLGFRLQAFPPALCRPLSCAQQRAVSVVARLGFRLQAFPPALCRPLSCAQQRAVSVVARLGFRLQAFPPALCRPLSCAQQRAVSVVARLGFRLQAFPPALCRPLSCAQQRAVSVVARLGFRLQAFPPALCRPLSCAQQRAVSVVARLGFRLQAFPPALCRP
HUMAN20926	HUMAN20926_1368to1400	0.913634	0.826104275338	SHEMNVRPEQPQFSPMPGNVRRPRPLSEPPRPTSHEMNVRPEQPQFSPMPGNVRRPRPLSEPPRPTSHEMNVRPEQPQFSPMPGNVRRPRPLSEPPRPTSHEMNVRPEQPQFSPMPGNVRRPRPLSEPPRPTSHEMNVRPEQPQFSPMPGNVRRPRPLSEPPRPTSHEMNVRPEQPQFSPMPGNVRRPRPLSEPPRPTSHEMNVRPEQPQFSPMPGNVRRPRPLSEPPRPTSHEMNVRPEQPQFSPMPGNVRRPRP
HUMAN21046	HUMAN21046_237to268	0.810035	0.732430646929	PDPVSSQAQWPGSAHGVVLRPPENHNAGERELPDPVSSQAQWPGSAHGVVLRPPENHNAGERELPDPVSSQAQWPGSAHGVVLRPPENHNAGERELPDPVSSQAQWPGSAHGVVLRPPENHNAGERELPDPVSSQAQWPGSAHGVVLRPPENHNAGERELPDPVSSQAQWPGSAHGVVLRPPENHNAGERELPDPVSSQAQWPGSAHGVVLRPPENHNAGERELPDPVSSQAQWPGSAHGVVLRPPENHNAGEREL
HUMAN21122	HUMAN21122_1to34	0.833968	0.754070393932	ASPVAAQAGKLLRALALRPRFLAAGSQAVQLTSASPVAAQAGKLLRALALRPRFLAAGSQAVQLTSASPVAAQAGKLLRALALRPRFLAAGSQAVQLTSASPVAAQAGKLLRALALRPRFLAAGSQAVQLTSASPVAAQAGKLLRALALRPRFLAAGSQAVQLTSASPVAAQAGKLLRALALRPRFLAAGSQAVQLTSASPVAAQAGKLLRALALRPRFLAAGSQAVQLTSASPVAAQAGKLLRALALRPRFLAAG
HUMAN21240	HUMAN21240_32to74	0.873093	0.789447366773	YLSIEEIQEPKSAVSFLLPEESTDLSLATKKKQPLDRRETERQYLSIEEIQEPKSAVSFLLPEESTDLSLATKKKQPLDRRETERQYLSIEEIQEPKSAVSFLLPEESTDLSLATKKKQPLDRRETERQYLSIEEIQEPKSAVSFLLPEESTDLSLATKKKQPLDRRETERQYLSIEEIQEPKSAVSFLLPEESTDLSLATKKKQPLDRRETERQYLSIEEIQEPKSAVSFLLPEESTDLSLATKKKQPLDRRETE
HUMAN21285	HUMAN21285_152to218	0.926769	0.837981231633	WASQREKEVLRRERAVEWRERAVEKRERALEEVERAILEMKWKVRAEKEACQREKELPAAVHPFHFVWASQREKEVLRRERAVEWRERAVEKRERALEEVERAILEMKWKVRAEKEACQREKELPAAVHPFHFVWASQREKEVLRRERAVEWRERAVEKRERALEEVERAILEMKWKVRAEKEACQREKELPAAVHPFHFVWASQREKEVLRRERAVEWRERAVEKRERALEEVERAILEMKWKVRAEKEACQREK
HUMAN21656	HUMAN21656_1to38	0.790039	0.714350295055	VAKQRIRMANEKHSKNITQRGNVAKTSRNAPEEKASVVAKQRIRMANEKHSKNITQRGNVAKTSRNAPEEKASVVAKQRIRMANEKHSKNITQRGNVAKTSRNAPEEKASVVAKQRIRMANEKHSKNITQRGNVAKTSRNAPEEKASVVAKQRIRMANEKHSKNITQRGNVAKTSRNAPEEKASVVAKQRIRMANEKHSKNITQRGNVAKTSRNAPEEKASVVAKQRIRMANEKHSKNITQRGNVAKTSRNAPEEK
HUMAN22038	HUMAN22038_942to972	0.838463	0.758135317592	LARQSLESYLSDYEEEPAEALALEAAVLEATLARQSLESYLSDYEEEPAEALALEAAVLEATLARQSLESYLSDYEEEPAEALALEAAVLEATLARQSLESYLSDYEEEPAEALALEAAVLEATLARQSLESYLSDYEEEPAEALALEAAVLEATLARQSLESYLSDYEEEPAEALALEAAVLEATLARQSLESYLSDYEEEPAEALALEAAVLEATLARQSLESYLSDYEEEPAEALALEAAVLEATLARQSLES
HUMAN22184	HUMAN22184_421to478	0.840239	0.759740559309	ETEQPQEKEIPPPCLSLEPQETLQKVKNVLEQCKTCPGCPQEPASWGLCAASSDVSLQETEQPQEKEIPPPCLSLEPQETLQKVKNVLEQCKTCPGCPQEPASWGLCAASSDVSLQETEQPQEKEIPPPCLSLEPQETLQKVKNVLEQCKTCPGCPQEPASWGLCAASSDVSLQETEQPQEKEIPPPCLSLEPQETLQKVKNVLEQCKTCPGCPQEPASWGLCAASSDVSLQETEQPQEKEIPPPCLSLEPQETLQ
HUMAN22788	HUMAN22788_1177to1207	0.906853	0.819972882544	GGVEKPHSLLSANPLWQQRALDPPHQMELTQGGVEKPHSLLSANPLWQQRALDPPHQMELTQGGVEKPHSLLSANPLWQQRALDPPHQMELTQGGVEKPHSLLSANPLWQQRALDPPHQMELTQGGVEKPHSLLSANPLWQQRALDPPHQMELTQGGVEKPHSLLSANPLWQQRALDPPHQMELTQGGVEKPHSLLSANPLWQQRALDPPHQMELTQGGVEKPHSLLSANPLWQQRALDPPHQMELTQGGVEKPHS
HUMAN22980	HUMAN22980_1to32	0.790293	0.714580046455	EQTEKSKVYAENGLLEKIKLCLSKKPLPSPTEQTEKSKVYAENGLLEKIKLCLSKKPLPSPTEQTEKSKVYAENGLLEKIKLCLSKKPLPSPTEQTEKSKVYAENGLLEKIKLCLSKKPLPSPTEQTEKSKVYAENGLLEKIKLCLSKKPLPSPTEQTEKSKVYAENGLLEKIKLCLSKKPLPSPTEQTEKSKVYAENGLLEKIKLCLSKKPLPSPTEQTEKSKVYAENGLLEKIKLCLSKKPLPSPTEQTEKSKV
HUMAN23332	HUMAN23332_139to182	0.900821	0.814518779415	ASLGAGDPLSPLHPARPLQMAAEPISARQPALRPHVHKQPEKTTASLGAGDPLSPLHPARPLQMAAEPISARQPALRPHVHKQPEKTTASLGAGDPLSPLHPARPLQMAAEPISARQPALRPHVHKQPEKTTASLGAGDPLSPLHPARPLQMAAEPISARQPALRPHVHKQPEKTTASLGAGDPLSPLHPARPLQMAAEPISARQPALRPHVHKQPEKTTASLGAGDPLSPLHPARPLQMAAEPISARQPALRPHV
HUMAN24243	HUMAN24243_1to143	0.808904	0.731408325958	FPSPALTPTPFSVKDILNLEQQQRSLAAAGELSARLEATLAPSSCMLAAFKPEAYAGPEAAAPGLPELRAELGRAPSPAKCASAFPAAPAFYPRAYSDPDPAKDPRAEKKELCALQKAVELEKTEADNAERPRARRRRKPRVFPSPALTPTPFSVKDILNLEQQQRSLAAAGELSARLEATLAPSSCMLAAFKPEAYAGPEAAAPGLPELRAELGRAPSPAKCASAFPAAPAFYPRAYSDPDPAKDPRAEKKELCA
HUMAN24942	HUMAN24942_365to422	0.779397	0.704728276259	RSAHGELEATEESEQALYEQQQLEAASAAEESPPPKRPRIAYLSEVKEERDDIPAQVARSAHGELEATEESEQALYEQQQLEAASAAEESPPPKRPRIAYLSEVKEERDDIPAQVARSAHGELEATEESEQALYEQQQLEAASAAEESPPPKRPRIAYLSEVKEERDDIPAQVARSAHGELEATEESEQALYEQQQLEAASAAEESPPPKRPRIAYLSEVKEERDDIPAQVARSAHGELEATEESEQALYEQQQLE
HUMAN24971	HUMAN24971_1to31	0.903467	0.816911147378	QEGELAISPISPVAAMPPLGTHVQARCEAQQEGELAISPISPVAAMPPLGTHVQARCEAQQEGELAISPISPVAAMPPLGTHVQARCEAQQEGELAISPISPVAAMPPLGTHVQARCEAQQEGELAISPISPVAAMPPLGTHVQARCEAQQEGELAISPISPVAAMPPLGTHVQARCEAQQEGELAISPISPVAAMPPLGTHVQARCEAQQEGELAISPISPVAAMPPLGTHVQARCEAQQEGELAISPISPVAAM
HUMAN24987	HUMAN24987_1to30	0.885363	0.800542101203	LLSKINSLAHLRAAPCNDLHATKLAPGKELLSKINSLAHLRAAPCNDLHATKLAPGKELLSKINSLAHLRAAPCNDLHATKLAPGKELLSKINSLAHLRAAPCNDLHATKLAPGKELLSKINSLAHLRAAPCNDLHATKLAPGKELLSKINSLAHLRAAPCNDLHATKLAPGKELLSKINSLAHLRAAPCNDLHATKLAPGKELLSKINSLAHLRAAPCNDLHATKLAPGKELLSKINSLAHLRAAPCNDLHATKL
HUMAN25505	HUMAN25505_270to309	0.921348	0.833079814548	ALQNENELLPTYEIAEKQKALFLQGHLEGVDQELEDEIAEALQNENELLPTYEIAEKQKALFLQGHLEGVDQELEDEIAEALQNENELLPTYEIAEKQKALFLQGHLEGVDQELEDEIAEALQNENELLPTYEIAEKQKALFLQGHLEGVDQELEDEIAEALQNENELLPTYEIAEKQKALFLQGHLEGVDQELEDEIAEALQNENELLPTYEIAEKQKALFLQGHLEGVDQELEDEIAEALQNENELLPTYEIAE
HUMAN25701	HUMAN25701_1627to1667	0.841712	0.761072826397	LLEAEHLKLETLAAQEAAMKLETEKMTPAPDTQKKKKGKKKLLEAEHLKLETLAAQEAAMKLETEKMTPAPDTQKKKKGKKKLLEAEHLKLETLAAQEAAMKLETEKMTPAPDTQKKKKGKKKLLEAEHLKLETLAAQEAAMKLETEKMTPAPDTQKKKKGKKKLLEAEHLKLETLAAQEAAMKLETEKMTPAPDTQKKKKGKKKLLEAEHLKLETLAAQEAAMKLETEKMTPAPDTQKKKKGKKKLLEAEHLKLE
HUMAN25749	HUMAN25749_1to44	0.882156	0.797641941148	TMTLHTKASGMALLHQIQGNELEPLNRPQLKIPLERPLGEVYLTMTLHTKASGMALLHQIQGNELEPLNRPQLKIPLERPLGEVYLTMTLHTKASGMALLHQIQGNELEPLNRPQLKIPLERPLGEVYLTMTLHTKASGMALLHQIQGNELEPLNRPQLKIPLERPLGEVYLTMTLHTKASGMALLHQIQGNELEPLNRPQLKIPLERPLGEVYLTMTLHTKASGMALLHQIQGNELEPLNRPQLKIPLERPLGEV
HUMAN26473	HUMAN26473_921to955	0.92107	0.832827966485	LPLPKPYGALAPFKPSEPGANMRHIRKPVIKPVEILPLPKPYGALAPFKPSEPGANMRHIRKPVIKPVEILPLPKPYGALAPFKPSEPGANMRHIRKPVIKPVEILPLPKPYGALAPFKPSEPGANMRHIRKPVIKPVEILPLPKPYGALAPFKPSEPGANMRHIRKPVIKPVEILPLPKPYGALAPFKPSEPGANMRHIRKPVIKPVEILPLPKPYGALAPFKPSEPGANMRHIRKPVIKPVEILPLPKPYGALA
HUMAN26525	HUMAN26525_911to941	0.820999	0.742344018309	IALKKLPIRGGALQRVKAVKIVDAPKKSIPTIALKKLPIRGGALQRVKAVKIVDAPKKSIPTIALKKLPIRGGALQRVKAVKIVDAPKKSIPTIALKKLPIRGGALQRVKAVKIVDAPKKSIPTIALKKLPIRGGALQRVKAVKIVDAPKKSIPTIALKKLPIRGGALQRVKAVKIVDAPKKSIPTIALKKLPIRGGALQRVKAVKIVDAPKKSIPTIALKKLPIRGGALQRVKAVKIVDAPKKSIPTIALKKLPI
HUMAN26612	HUMAN26612_128to181	0.808731	0.731251709123	HLAGKTEQAKADLARLAIIRKQREEAARKKEEERKAKDDATLSGKRMQSLSLNKHLAGKTEQAKADLARLAIIRKQREEAARKKEEERKAKDDATLSGKRMQSLSLNKHLAGKTEQAKADLARLAIIRKQREEAARKKEEERKAKDDATLSGKRMQSLSLNKHLAGKTEQAKADLARLAIIRKQREEAARKKEEERKAKDDATLSGKRMQSLSLNKHLAGKTEQAKADLARLAIIRKQREEAARKKEEERKAKDDA
HUMAN26807	HUMAN26807_1to33	0.849092	0.767745964691	ELENYKQPVVLREDNCRRRRRMKPRSAAASLSELENYKQPVVLREDNCRRRRRMKPRSAAASLSELENYKQPVVLREDNCRRRRRMKPRSAAASLSELENYKQPVVLREDNCRRRRRMKPRSAAASLSELENYKQPVVLREDNCRRRRRMKPRSAAASLSELENYKQPVVLREDNCRRRRRMKPRSAAASLSELENYKQPVVLREDNCRRRRRMKPRSAAASLSELENYKQPVVLREDNCRRRRRMKPRSAAASLS
HUMAN26946	HUMAN26946_40to85	0.822839	0.74400822039	KQKAKAAARLPLKLPTLHPKAPLSPPPAPKSAPSKVPSPVPEAPFQKQKAKAAARLPLKLPTLHPKAPLSPPPAPKSAPSKVPSPVPEAPFQKQKAKAAARLPLKLPTLHPKAPLSPPPAPKSAPSKVPSPVPEAPFQKQKAKAAARLPLKLPTLHPKAPLSPPPAPKSAPSKVPSPVPEAPFQKQKAKAAARLPLKLPTLHPKAPLSPPPAPKSAPSKVPSPVPEAPFQKQKAKAAARLPLKLPTLHPKAPLSPP
HUMAN27032	HUMAN27032_19to123	0.806856	0.729556356137	EAEYPGPEREPEYPREPPRLEPQPYREPARAEPPAPREPAPRSDAQPPSREKPLPQREVSRAEPPMSLQREPPRPEPPPPFPPLPLQPPPPRESASRAEQPPRPPEAEYPGPEREPEYPREPPRLEPQPYREPARAEPPAPREPAPRSDAQPPSREKPLPQREVSRAEPPMSLQREPPRPEPPPPFPPLPLQPPPPRESASRAEQPPRPPEAEYPGPEREPEYPREPPRLEPQPYREPARAEPPAPREPAPRSDAQ
HUMAN27514	HUMAN27514_468to504	0.908184	0.821176450045	VNLLEQELQELRAQAALARDMGPPTFPEDVPALQRELVNLLEQELQELRAQAALARDMGPPTFPEDVPALQRELVNLLEQELQELRAQAALARDMGPPTFPEDVPALQRELVNLLEQELQELRAQAALARDMGPPTFPEDVPALQRELVNLLEQELQELRAQAALARDMGPPTFPEDVPALQRELVNLLEQELQELRAQAALARDMGPPTFPEDVPALQRELVNLLEQELQELRAQAALARDMGPPTFPEDVPALQ
HUMAN27658	HUMAN27658_1to60	0.816517	0.738291975387	ALLPRALSAGAGPSWRRAARAFRGFLLLLPEPAALTRALSRAMACRQEPQPQGPPPAAGALLPRALSAGAGPSWRRAARAFRGFLLLLPEPAALTRALSRAMACRQEPQPQGPPPAAGALLPRALSAGAGPSWRRAARAFRGFLLLLPEPAALTRALSRAMACRQEPQPQGPPPAAGALLPRALSAGAGPSWRRAARAFRGFLLLLPEPAALTRALSRAMACRQEPQPQGPPPAAGALLPRALSAGAGPSWRRAAR
HUMAN27862	HUMAN27862_312to381	0.80042	0.72373690355	QGQAISAASLPSSAAAAAAAAALHPALGAYEQAAGYPFSAGLPPAASCPEKCALFNSVSSSLCKQCTEKPQGQAISAASLPSSAAAAAAAAALHPALGAYEQAAGYPFSAGLPPAASCPEKCALFNSVSSSLCKQCTEKPQGQAISAASLPSSAAAAAAAAALHPALGAYEQAAGYPFSAGLPPAASCPEKCALFNSVSSSLCKQCTEKPQGQAISAASLPSSAAAAAAAAALHPALGAYEQAAGYPFSAGLPPAA
HUMAN27927	HUMAN27927_372to404	1.05324	0.952333941153	TKVEIANSRTAHARAKADAADQAALAARQECDITKVEIANSRTAHARAKADAADQAALAARQECDITKVEIANSRTAHARAKADAADQAALAARQECDITKVEIANSRTAHARAKADAADQAALAARQECDITKVEIANSRTAHARAKADAADQAALAARQECDITKVEIANSRTAHARAKADAADQAALAARQECDITKVEIANSRTAHARAKADAADQAALAARQECDITKVEIANSRTAHARAKADAADQAAL
HUMAN28038	HUMAN28038_270to299	0.957733	0.865978350229	LEEELLRAKIEVEKLKAIRLRHDLPEYNSLLEEELLRAKIEVEKLKAIRLRHDLPEYNSLLEEELLRAKIEVEKLKAIRLRHDLPEYNSLLEEELLRAKIEVEKLKAIRLRHDLPEYNSLLEEELLRAKIEVEKLKAIRLRHDLPEYNSLLEEELLRAKIEVEKLKAIRLRHDLPEYNSLLEEELLRAKIEVEKLKAIRLRHDLPEYNSLLEEELLRAKIEVEKLKAIRLRHDLPEYNSLLEEELLRAKIEVEKLK
HUMAN28317	HUMAN28317_1to33	1.00516	0.90886570931	ALRAKAEVCVAAPWLSLQRARALGTRAARAPRALRAKAEVCVAAPWLSLQRARALGTRAARAPRALRAKAEVCVAAPWLSLQRARALGTRAARAPRALRAKAEVCVAAPWLSLQRARALGTRAARAPRALRAKAEVCVAAPWLSLQRARALGTRAARAPRALRAKAEVCVAAPWLSLQRARALGTRAARAPRALRAKAEVCVAAPWLSLQRARALGTRAARAPRALRAKAEVCVAAPWLSLQRARALGTRAARAPR
HUMAN28673	HUMAN28673_2322to2358	0.864642	0.781806340751	KLEQLKPRAKPKEADESLNFEEQILEAAKSIAAATSAKLEQLKPRAKPKEADESLNFEEQILEAAKSIAAATSAKLEQLKPRAKPKEADESLNFEEQILEAAKSIAAATSAKLEQLKPRAKPKEADESLNFEEQILEAAKSIAAATSAKLEQLKPRAKPKEADESLNFEEQILEAAKSIAAATSAKLEQLKPRAKPKEADESLNFEEQILEAAKSIAAATSAKLEQLKPRAKPKEADESLNFEEQILEAAKSIAAA
HUMAN28812	HUMAN28812_1to31	0.787683	0.712220068965	IRDLSKMYPQTRHPAPHQPAQPFKFTISESIRDLSKMYPQTRHPAPHQPAQPFKFTISESIRDLSKMYPQTRHPAPHQPAQPFKFTISESIRDLSKMYPQTRHPAPHQPAQPFKFTISESIRDLSKMYPQTRHPAPHQPAQPFKFTISESIRDLSKMYPQTRHPAPHQPAQPFKFTISESIRDLSKMYPQTRHPAPHQPAQPFKFTISESIRDLSKMYPQTRHPAPHQPAQPFKFTISESIRDLSKMYPQTRHPAP
HUMAN29280	HUMAN29280_1to32	0.811707	0.733942112564	LAFAARTVVKPLGFLKPFSLMKASSRFKAHQLAFAARTVVKPLGFLKPFSLMKASSRFKAHQLAFAARTVVKPLGFLKPFSLMKASSRFKAHQLAFAARTVVKPLGFLKPFSLMKASSRFKAHQLAFAARTVVKPLGFLKPFSLMKASSRFKAHQLAFAARTVVKPLGFLKPFSLMKASSRFKAHQLAFAARTVVKPLGFLKPFSLMKASSRFKAHQLAFAARTVVKPLGFLKPFSLMKASSRFKAHQLAFAARTV
HUMAN29337	HUMAN29337_286to327	1.10595	1.0	PPPALQRPLVPRILIHGLQGASEPPPPLPPLAGVLPRAAQPRPPPALQRPLVPRILIHGLQGASEPPPPLPPLAGVLPRAAQPRPPPALQRPLVPRILIHGLQGASEPPPPLPPLAGVLPRAAQPRPPPALQRPLVPRILIHGLQGASEPPPPLPPLAGVLPRAAQPRPPPALQRPLVPRILIHGLQGASEPPPPLPPLAGVLPRAAQPRPPPALQRPLVPRILIHGLQGASEPPPPLPPLAGVLPRAAQPRPPPA
HUMAN29353	HUMAN29353_332to361	1.00296	0.906874207147	KKAARAERRLLRARKKGRILPQDLERAGLVKKAARAERRLLRARKKGRILPQDLERAGLVKKAARAERRLLRARKKGRILPQDLERAGLVKKAARAERRLLRARKKGRILPQDLERAGLVKKAARAERRLLRARKKGRILPQDLERAGLVKKAARAERRLLRARKKGRILPQDLERAGLVKKAARAERRLLRARKKGRILPQDLERAGLVKKAARAERRLLRARKKGRILPQDLERAGLVKKAARAERRLLRARKK
HUMAN29779	HUMAN29779_367to402	0.788429	0.712894448337	QNRQKLGEAEYPHHRAKEQSQAKSEKTSLRAQKLREQNRQKLGEAEYPHHRAKEQSQAKSEKTSLRAQKLREQNRQKLGEAEYPHHRAKEQSQAKSEKTSLRAQKLREQNRQKLGEAEYPHHRAKEQSQAKSEKTSLRAQKLREQNRQKLGEAEYPHHRAKEQSQAKSEKTSLRAQKLREQNRQKLGEAEYPHHRAKEQSQAKSEKTSLRAQKLREQNRQKLGEAEYPHHRAKEQSQAKSEKTSLRAQKLREQNRQ
HUMAN29978	HUMAN29978_368to516	0.775268	0.700994101916	QTRRALELEQERKRAQSEAEKLAKERQEAEEAKEALLQASRDQKKTQEQLALEMAELTARISQLEMARQKKESEAVEWQQKAQMVQEDLEKTRAELKTAMSTPHVAEPAENEQDEQDENGAEASADLRADAMAKDRSEEERTTEAEKNEQTRRALELEQERKRAQSEAEKLAKERQEAEEAKEALLQASRDQKKTQEQLALEMAELTARISQLEMARQKKESEAVEWQQKAQMVQEDLEKTRAELKTAMSTPHVAE
HUMAN30079	HUMAN30079_1to234	0.929192	0.840171603762	VEDLAASYIVLKLENEIRQAQVQWLMEENAALQAQIPELQKSQAAKEYDLLRKSSEAKEPQKLPEHMNPPAAWEAQKTPEFKEPQKPPEPQDLLPWEPPAAWELQEAPAAPESLAPPATRESQKPPMAHEIPTVLEGQGPANTQDATIAQEPKNSEPQDPPNIEKPQEAPEYQETAAQLEFLELPPPQEPLEPSNAQEFLELSAAQESLEGLIVVETSAASEFPQAPIGLEATVEDLAASYIVLKLENEIRQAQVQ
