## Supplementary File 5 for "Discovering molecular features of intrinsically disordered regions by using evolution for contrastive learning": filter_155_idr_activations.txt

HUMAN00264	HUMAN00264_1to43	2.07473	0.809308239225	WLQQRLKGLPGLLSSSWARRLLCLLGLLLLLLWFGGSGARRAWLQQRLKGLPGLLSSSWARRLLCLLGLLLLLLWFGGSGARRAWLQQRLKGLPGLLSSSWARRLLCLLGLLLLLLWFGGSGARRAWLQQRLKGLPGLLSSSWARRLLCLLGLLLLLLWFGGSGARRAWLQQRLKGLPGLLSSSWARRLLCLLGLLLLLLWFGGSGARRAWLQQRLKGLPGLLSSSWARRLLCLLGLLLLLLWFGGSGARRAWLQQ
HUMAN00692	HUMAN00692_1to42	2.28799	0.892497705868	ALKEGLRAWKRIFWRQILLTLGLLGLFLYGLPKFRHLEALIALKEGLRAWKRIFWRQILLTLGLLGLFLYGLPKFRHLEALIALKEGLRAWKRIFWRQILLTLGLLGLFLYGLPKFRHLEALIALKEGLRAWKRIFWRQILLTLGLLGLFLYGLPKFRHLEALIALKEGLRAWKRIFWRQILLTLGLLGLFLYGLPKFRHLEALIALKEGLRAWKRIFWRQILLTLGLLGLFLYGLPKFRHLEALIALKEGLRAWK
HUMAN01178	HUMAN01178_1to36	1.95947	0.764347615902	ACILKRKSVIAVSFIAAFLFLLVVRLVNEVNFPLLACILKRKSVIAVSFIAAFLFLLVVRLVNEVNFPLLACILKRKSVIAVSFIAAFLFLLVVRLVNEVNFPLLACILKRKSVIAVSFIAAFLFLLVVRLVNEVNFPLLACILKRKSVIAVSFIAAFLFLLVVRLVNEVNFPLLACILKRKSVIAVSFIAAFLFLLVVRLVNEVNFPLLACILKRKSVIAVSFIAAFLFLLVVRLVNEVNFPLLACILKRKSVIA
HUMAN01494	HUMAN01494_1to30	1.97254	0.769446369849	RSVQIFLSQCRLLLLLVPTMLLKSLGEDVRSVQIFLSQCRLLLLLVPTMLLKSLGEDVRSVQIFLSQCRLLLLLVPTMLLKSLGEDVRSVQIFLSQCRLLLLLVPTMLLKSLGEDVRSVQIFLSQCRLLLLLVPTMLLKSLGEDVRSVQIFLSQCRLLLLLVPTMLLKSLGEDVRSVQIFLSQCRLLLLLVPTMLLKSLGEDVRSVQIFLSQCRLLLLLVPTMLLKSLGEDVRSVQIFLSQCRLLLLLVPTMLLKS
HUMAN02129	HUMAN02129_105to141	2.38323	0.929650606454	LRRQMWWRGCKIKAIMALVAAILLLVIIILIVMKYRTLRRQMWWRGCKIKAIMALVAAILLLVIIILIVMKYRTLRRQMWWRGCKIKAIMALVAAILLLVIIILIVMKYRTLRRQMWWRGCKIKAIMALVAAILLLVIIILIVMKYRTLRRQMWWRGCKIKAIMALVAAILLLVIIILIVMKYRTLRRQMWWRGCKIKAIMALVAAILLLVIIILIVMKYRTLRRQMWWRGCKIKAIMALVAAILLLVIIILIVMK
HUMAN03230	HUMAN03230_88to121	1.84037	0.717892446834	PVTSILLLFLLMMLGVRGLLLVGLVYLVSHLSQRPVTSILLLFLLMMLGVRGLLLVGLVYLVSHLSQRPVTSILLLFLLMMLGVRGLLLVGLVYLVSHLSQRPVTSILLLFLLMMLGVRGLLLVGLVYLVSHLSQRPVTSILLLFLLMMLGVRGLLLVGLVYLVSHLSQRPVTSILLLFLLMMLGVRGLLLVGLVYLVSHLSQRPVTSILLLFLLMMLGVRGLLLVGLVYLVSHLSQRPVTSILLLFLLMMLGVRG
HUMAN03525	HUMAN03525_24to58	1.9535	0.762021630271	FLRQRVAFLGLFFISCLLLLMLIIDFRHWSASLPRFLRQRVAFLGLFFISCLLLLMLIIDFRHWSASLPRFLRQRVAFLGLFFISCLLLLMLIIDFRHWSASLPRFLRQRVAFLGLFFISCLLLLMLIIDFRHWSASLPRFLRQRVAFLGLFFISCLLLLMLIIDFRHWSASLPRFLRQRVAFLGLFFISCLLLLMLIIDFRHWSASLPRFLRQRVAFLGLFFISCLLLLMLIIDFRHWSASLPRFLRQRVAFLGL
HUMAN04806	HUMAN04806_1to31	1.81933	0.709683884509	SPLLRRLLLAALLQLAPAQAPVSQPDAPGHSPLLRRLLLAALLQLAPAQAPVSQPDAPGHSPLLRRLLLAALLQLAPAQAPVSQPDAPGHSPLLRRLLLAALLQLAPAQAPVSQPDAPGHSPLLRRLLLAALLQLAPAQAPVSQPDAPGHSPLLRRLLLAALLQLAPAQAPVSQPDAPGHSPLLRRLLLAALLQLAPAQAPVSQPDAPGHSPLLRRLLLAALLQLAPAQAPVSQPDAPGHSPLLRRLLLAALLQLA
HUMAN05521	HUMAN05521_1to37	2.0766	0.810038957702	VEKILIHRILTLFPNAIARKLLLMLTFILIFWIIYLVEKILIHRILTLFPNAIARKLLLMLTFILIFWIIYLVEKILIHRILTLFPNAIARKLLLMLTFILIFWIIYLVEKILIHRILTLFPNAIARKLLLMLTFILIFWIIYLVEKILIHRILTLFPNAIARKLLLMLTFILIFWIIYLVEKILIHRILTLFPNAIARKLLLMLTFILIFWIIYLVEKILIHRILTLFPNAIARKLLLMLTFILIFWIIYLVEKI
HUMAN10653	HUMAN10653_1to30	1.98757	0.77531127612	ATKRLARQLGLIRRKSIAPANGNLGRSKSATKRLARQLGLIRRKSIAPANGNLGRSKSATKRLARQLGLIRRKSIAPANGNLGRSKSATKRLARQLGLIRRKSIAPANGNLGRSKSATKRLARQLGLIRRKSIAPANGNLGRSKSATKRLARQLGLIRRKSIAPANGNLGRSKSATKRLARQLGLIRRKSIAPANGNLGRSKSATKRLARQLGLIRRKSIAPANGNLGRSKSATKRLARQLGLIRRKSIAPANGNL
HUMAN11367	HUMAN11367_1to39	2.08443	0.813094638784	LLPKKMKLLLFLVSQMAILALFFHMYSHNISSLSMKAQLLPKKMKLLLFLVSQMAILALFFHMYSHNISSLSMKAQLLPKKMKLLLFLVSQMAILALFFHMYSHNISSLSMKAQLLPKKMKLLLFLVSQMAILALFFHMYSHNISSLSMKAQLLPKKMKLLLFLVSQMAILALFFHMYSHNISSLSMKAQLLPKKMKLLLFLVSQMAILALFFHMYSHNISSLSMKAQLLPKKMKLLLFLVSQMAILALFFHMYSH
HUMAN16115	HUMAN16115_1to43	2.10665	0.821761981081	QRLRWLRDWKSSGRGLTAAKEPGARSSPLQAMRILQLILLALQRLRWLRDWKSSGRGLTAAKEPGARSSPLQAMRILQLILLALQRLRWLRDWKSSGRGLTAAKEPGARSSPLQAMRILQLILLALQRLRWLRDWKSSGRGLTAAKEPGARSSPLQAMRILQLILLALQRLRWLRDWKSSGRGLTAAKEPGARSSPLQAMRILQLILLALQRLRWLRDWKSSGRGLTAAKEPGARSSPLQAMRILQLILLALQRLR
HUMAN17343	HUMAN17343_1to33	1.80196	0.702909183979	KHTLALLAPLLGLGLGLALSQLAAGATDCKFLKHTLALLAPLLGLGLGLALSQLAAGATDCKFLKHTLALLAPLLGLGLGLALSQLAAGATDCKFLKHTLALLAPLLGLGLGLALSQLAAGATDCKFLKHTLALLAPLLGLGLGLALSQLAAGATDCKFLKHTLALLAPLLGLGLGLALSQLAAGATDCKFLKHTLALLAPLLGLGLGLALSQLAAGATDCKFLKHTLALLAPLLGLGLGLALSQLAAGATDCKFL
HUMAN19215	HUMAN19215_296to325	2.15677	0.841312908681	QKKNRKMLVILILFVIIIVLIVVLVGVKSRQKKNRKMLVILILFVIIIVLIVVLVGVKSRQKKNRKMLVILILFVIIIVLIVVLVGVKSRQKKNRKMLVILILFVIIIVLIVVLVGVKSRQKKNRKMLVILILFVIIIVLIVVLVGVKSRQKKNRKMLVILILFVIIIVLIVVLVGVKSRQKKNRKMLVILILFVIIIVLIVVLVGVKSRQKKNRKMLVILILFVIIIVLIVVLVGVKSRQKKNRKMLVILILFVI
HUMAN20433	HUMAN20433_1to37	2.22126	0.866469080341	VQLRKLLRVLTLMKFPCCVLEVLLCALAAAARGQEMVQLRKLLRVLTLMKFPCCVLEVLLCALAAAARGQEMVQLRKLLRVLTLMKFPCCVLEVLLCALAAAARGQEMVQLRKLLRVLTLMKFPCCVLEVLLCALAAAARGQEMVQLRKLLRVLTLMKFPCCVLEVLLCALAAAARGQEMVQLRKLLRVLTLMKFPCCVLEVLLCALAAAARGQEMVQLRKLLRVLTLMKFPCCVLEVLLCALAAAARGQEMVQLR
HUMAN21091	HUMAN21091_1to54	2.05628	0.8021114481	RVSGVLRLLALIFAIVTTWMFIRSYMSFSMKTIRLPRWLAASPTKEIQVKKYKRVSGVLRLLALIFAIVTTWMFIRSYMSFSMKTIRLPRWLAASPTKEIQVKKYKRVSGVLRLLALIFAIVTTWMFIRSYMSFSMKTIRLPRWLAASPTKEIQVKKYKRVSGVLRLLALIFAIVTTWMFIRSYMSFSMKTIRLPRWLAASPTKEIQVKKYKRVSGVLRLLALIFAIVTTWMFIRSYMSFSMKTIRLPRWLAASPT
HUMAN23280	HUMAN23280_1to31	1.92144	0.749515900172	DLIRGVLLRLLLLASSLGPGAVSLRAAIRKDLIRGVLLRLLLLASSLGPGAVSLRAAIRKDLIRGVLLRLLLLASSLGPGAVSLRAAIRKDLIRGVLLRLLLLASSLGPGAVSLRAAIRKDLIRGVLLRLLLLASSLGPGAVSLRAAIRKDLIRGVLLRLLLLASSLGPGAVSLRAAIRKDLIRGVLLRLLLLASSLGPGAVSLRAAIRKDLIRGVLLRLLLLASSLGPGAVSLRAAIRKDLIRGVLLRLLLLASS
HUMAN23419	HUMAN23419_1to30	2.23984	0.873716650681	IARCLLAVRSLRRVGGSRILLRMTLGREVIARCLLAVRSLRRVGGSRILLRMTLGREVIARCLLAVRSLRRVGGSRILLRMTLGREVIARCLLAVRSLRRVGGSRILLRMTLGREVIARCLLAVRSLRRVGGSRILLRMTLGREVIARCLLAVRSLRRVGGSRILLRMTLGREVIARCLLAVRSLRRVGGSRILLRMTLGREVIARCLLAVRSLRRVGGSRILLRMTLGREVIARCLLAVRSLRRVGGSRILLRMT
HUMAN24898	HUMAN24898_1to41	2.56358	1.0	QLRLFRRLLLAALLLVIVWTLFGPSGLGEELLSLSLASLLQLRLFRRLLLAALLLVIVWTLFGPSGLGEELLSLSLASLLQLRLFRRLLLAALLLVIVWTLFGPSGLGEELLSLSLASLLQLRLFRRLLLAALLLVIVWTLFGPSGLGEELLSLSLASLLQLRLFRRLLLAALLLVIVWTLFGPSGLGEELLSLSLASLLQLRLFRRLLLAALLLVIVWTLFGPSGLGEELLSLSLASLLQLRLFRRLLLAALLLV
HUMAN25519	HUMAN25519_1to52	1.88257	0.73435086447	EKVQYLTRSAIRRASTIEMPQQARQKLQNLFINFCLILICLLLICIIVMLLEKVQYLTRSAIRRASTIEMPQQARQKLQNLFINFCLILICLLLICIIVMLLEKVQYLTRSAIRRASTIEMPQQARQKLQNLFINFCLILICLLLICIIVMLLEKVQYLTRSAIRRASTIEMPQQARQKLQNLFINFCLILICLLLICIIVMLLEKVQYLTRSAIRRASTIEMPQQARQKLQNLFINFCLILICLLLICIIVMLLE
HUMAN27510	HUMAN27510_2to43	1.83319	0.715090010808	LRTILDAPQRLLKEGRASRQLVLVVVFVALLLDNMLFTVVVPLRTILDAPQRLLKEGRASRQLVLVVVFVALLLDNMLFTVVVPLRTILDAPQRLLKEGRASRQLVLVVVFVALLLDNMLFTVVVPLRTILDAPQRLLKEGRASRQLVLVVVFVALLLDNMLFTVVVPLRTILDAPQRLLKEGRASRQLVLVVVFVALLLDNMLFTVVVPLRTILDAPQRLLKEGRASRQLVLVVVFVALLLDNMLFTVVVPLRTI
HUMAN27738	HUMAN27738_1to33	2.08798	0.814478697887	FLLLPFDSLIVNLLGISLTVLFTLLLVFIIVPFLLLPFDSLIVNLLGISLTVLFTLLLVFIIVPFLLLPFDSLIVNLLGISLTVLFTLLLVFIIVPFLLLPFDSLIVNLLGISLTVLFTLLLVFIIVPFLLLPFDSLIVNLLGISLTVLFTLLLVFIIVPFLLLPFDSLIVNLLGISLTVLFTLLLVFIIVPFLLLPFDSLIVNLLGISLTVLFTLLLVFIIVPFLLLPFDSLIVNLLGISLTVLFTLLLVFIIVP
HUMAN28800	HUMAN28800_1to38	1.81161	0.706670286933	LRTLLRRRLFSYPTKYYFMVLVLSLITFSVLRIHQKPLRTLLRRRLFSYPTKYYFMVLVLSLITFSVLRIHQKPLRTLLRRRLFSYPTKYYFMVLVLSLITFSVLRIHQKPLRTLLRRRLFSYPTKYYFMVLVLSLITFSVLRIHQKPLRTLLRRRLFSYPTKYYFMVLVLSLITFSVLRIHQKPLRTLLRRRLFSYPTKYYFMVLVLSLITFSVLRIHQKPLRTLLRRRLFSYPTKYYFMVLVLSLITFSVLRIH
HUMAN29429	HUMAN29429_1to42	2.15212	0.839498528286	RRLRRLAHLVLFCPFSKRLQGRLPGLRVRCIFLAWLGVFAGRRLRRLAHLVLFCPFSKRLQGRLPGLRVRCIFLAWLGVFAGRRLRRLAHLVLFCPFSKRLQGRLPGLRVRCIFLAWLGVFAGRRLRRLAHLVLFCPFSKRLQGRLPGLRVRCIFLAWLGVFAGRRLRRLAHLVLFCPFSKRLQGRLPGLRVRCIFLAWLGVFAGRRLRRLAHLVLFCPFSKRLQGRLPGLRVRCIFLAWLGVFAGRRLRRLAHLV
