## Supplementary File 5 for "Discovering molecular features of intrinsically disordered regions by using evolution for contrastive learning": filter_156_idr_activations.txt

HUMAN01830	HUMAN01830_2210to2241	1.39972	0.727873877963	ASSEDEDDATSTSNADQLSDHGDLLSEEELDEASSEDEDDATSTSNADQLSDHGDLLSEEELDEASSEDEDDATSTSNADQLSDHGDLLSEEELDEASSEDEDDATSTSNADQLSDHGDLLSEEELDEASSEDEDDATSTSNADQLSDHGDLLSEEELDEASSEDEDDATSTSNADQLSDHGDLLSEEELDEASSEDEDDATSTSNADQLSDHGDLLSEEELDEASSEDEDDATSTSNADQLSDHGDLLSEEELDE
HUMAN01884	HUMAN01884_1to30	1.39044	0.723047044578	AQLFLPLLAALVLAQAPAALADVLEGDSSAQLFLPLLAALVLAQAPAALADVLEGDSSAQLFLPLLAALVLAQAPAALADVLEGDSSAQLFLPLLAALVLAQAPAALADVLEGDSSAQLFLPLLAALVLAQAPAALADVLEGDSSAQLFLPLLAALVLAQAPAALADVLEGDSSAQLFLPLLAALVLAQAPAALADVLEGDSSAQLFLPLLAALVLAQAPAALADVLEGDSSAQLFLPLLAALVLAQAPAALADVL
HUMAN02362	HUMAN02362_37to70	1.51534	0.787996915597	TYYDPYDPYPYETYEPYPYGVDEGPAYTYGSPSPTYYDPYDPYPYETYEPYPYGVDEGPAYTYGSPSPTYYDPYDPYPYETYEPYPYGVDEGPAYTYGSPSPTYYDPYDPYPYETYEPYPYGVDEGPAYTYGSPSPTYYDPYDPYPYETYEPYPYGVDEGPAYTYGSPSPTYYDPYDPYPYETYEPYPYGVDEGPAYTYGSPSPTYYDPYDPYPYETYEPYPYGVDEGPAYTYGSPSPTYYDPYDPYPYETYEPYP
HUMAN03911	HUMAN03911_3626to3948	1.25299	0.651571178776	VTSTSVTAPSTPSGRATSPTQSTSSWQKSRTTTLVTSSITSTTQTSTTSAPTTSTTPASIPSTTSAPTTSTTSAPTTSTTSAPTTSTTSTPQTTTSSAPTSSTTSAPTTSTISAPTTSTISAPTTSTTTSTTSSPTTSTTSAPTTSTTSAPTTSTTSTPQTSISSAPTSSTTSAPTASTISAPTTSTTSFHTTSTTSPPTSSTSSTPQTSKTSAATSSTTSGSGTTPSPVPTTSTASVSKTSTSHVSVSKTTHSQP
HUMAN05001	HUMAN05001_1to34	1.28256	0.666948930374	AQALGEDLVQPPELQDDSSSLGSDSELSGPGPYAQALGEDLVQPPELQDDSSSLGSDSELSGPGPYAQALGEDLVQPPELQDDSSSLGSDSELSGPGPYAQALGEDLVQPPELQDDSSSLGSDSELSGPGPYAQALGEDLVQPPELQDDSSSLGSDSELSGPGPYAQALGEDLVQPPELQDDSSSLGSDSELSGPGPYAQALGEDLVQPPELQDDSSSLGSDSELSGPGPYAQALGEDLVQPPELQDDSSSLGSDS
HUMAN05480	HUMAN05480_181to215	1.3963	0.726096174519	LDSSAAPTPQAAPAPTPAATASPPTPSAQAPGSSYLDSSAAPTPQAAPAPTPAATASPPTPSAQAPGSSYLDSSAAPTPQAAPAPTPAATASPPTPSAQAPGSSYLDSSAAPTPQAAPAPTPAATASPPTPSAQAPGSSYLDSSAAPTPQAAPAPTPAATASPPTPSAQAPGSSYLDSSAAPTPQAAPAPTPAATASPPTPSAQAPGSSYLDSSAAPTPQAAPAPTPAATASPPTPSAQAPGSSYLDSSAAPTPQA
HUMAN05613	HUMAN05613_429to459	1.40191	0.729011466829	ENTEAPASPRGSSSASLVETEDPSLEDTSVPENTEAPASPRGSSSASLVETEDPSLEDTSVPENTEAPASPRGSSSASLVETEDPSLEDTSVPENTEAPASPRGSSSASLVETEDPSLEDTSVPENTEAPASPRGSSSASLVETEDPSLEDTSVPENTEAPASPRGSSSASLVETEDPSLEDTSVPENTEAPASPRGSSSASLVETEDPSLEDTSVPENTEAPASPRGSSSASLVETEDPSLEDTSVPENTEAPAS
HUMAN06594	HUMAN06594_423to453	1.26778	0.659265385764	WVETTARELPIPEPEGPDASSIMSTESITGSWVETTARELPIPEPEGPDASSIMSTESITGSWVETTARELPIPEPEGPDASSIMSTESITGSWVETTARELPIPEPEGPDASSIMSTESITGSWVETTARELPIPEPEGPDASSIMSTESITGSWVETTARELPIPEPEGPDASSIMSTESITGSWVETTARELPIPEPEGPDASSIMSTESITGSWVETTARELPIPEPEGPDASSIMSTESITGSWVETTARE
HUMAN12817	HUMAN12817_271to301	1.36857	0.711675371279	GVTTWESPFEAAEGAASPATSPASVDSHVSLGVTTWESPFEAAEGAASPATSPASVDSHVSLGVTTWESPFEAAEGAASPATSPASVDSHVSLGVTTWESPFEAAEGAASPATSPASVDSHVSLGVTTWESPFEAAEGAASPATSPASVDSHVSLGVTTWESPFEAAEGAASPATSPASVDSHVSLGVTTWESPFEAAEGAASPATSPASVDSHVSLGVTTWESPFEAAEGAASPATSPASVDSHVSLGVTTWESP
HUMAN14109	HUMAN14109_422to466	1.37355	0.714268312648	AASPEPALQEDSTHSATATEDSSQGPDSAGLADDSADALWVRAGRAASPEPALQEDSTHSATATEDSSQGPDSAGLADDSADALWVRAGRAASPEPALQEDSTHSATATEDSSQGPDSAGLADDSADALWVRAGRAASPEPALQEDSTHSATATEDSSQGPDSAGLADDSADALWVRAGRAASPEPALQEDSTHSATATEDSSQGPDSAGLADDSADALWVRAGRAASPEPALQEDSTHSATATEDSSQGPDSAGL
HUMAN14560	HUMAN14560_1to53	1.25637	0.653332144768	AALSPTFATSTQDSTCLQDSEFPVSSKDHSCPQNLDLFVCSGLEPHTPSVGSAALSPTFATSTQDSTCLQDSEFPVSSKDHSCPQNLDLFVCSGLEPHTPSVGSAALSPTFATSTQDSTCLQDSEFPVSSKDHSCPQNLDLFVCSGLEPHTPSVGSAALSPTFATSTQDSTCLQDSEFPVSSKDHSCPQNLDLFVCSGLEPHTPSVGSAALSPTFATSTQDSTCLQDSEFPVSSKDHSCPQNLDLFVCSGLEPHTP
HUMAN15882	HUMAN15882_78to108	1.297	0.674460637138	LATCSPRDGAGAGLGTPPGGDVCSSDSFNEDLATCSPRDGAGAGLGTPPGGDVCSSDSFNEDLATCSPRDGAGAGLGTPPGGDVCSSDSFNEDLATCSPRDGAGAGLGTPPGGDVCSSDSFNEDLATCSPRDGAGAGLGTPPGGDVCSSDSFNEDLATCSPRDGAGAGLGTPPGGDVCSSDSFNEDLATCSPRDGAGAGLGTPPGGDVCSSDSFNEDLATCSPRDGAGAGLGTPPGGDVCSSDSFNEDLATCSPRD
HUMAN16829	HUMAN16829_294to325	1.39133	0.723511849838	DVLSNCEFTPAPTPQEHLTKNLELNDDTILNDDVLSNCEFTPAPTPQEHLTKNLELNDDTILNDDVLSNCEFTPAPTPQEHLTKNLELNDDTILNDDVLSNCEFTPAPTPQEHLTKNLELNDDTILNDDVLSNCEFTPAPTPQEHLTKNLELNDDTILNDDVLSNCEFTPAPTPQEHLTKNLELNDDTILNDDVLSNCEFTPAPTPQEHLTKNLELNDDTILNDDVLSNCEFTPAPTPQEHLTKNLELNDDTILND
HUMAN19597	HUMAN19597_1to34	1.31476	0.683695433657	AAIPALDPEAEPSMDVILVGSSELSSSVSPGTGAAIPALDPEAEPSMDVILVGSSELSSSVSPGTGAAIPALDPEAEPSMDVILVGSSELSSSVSPGTGAAIPALDPEAEPSMDVILVGSSELSSSVSPGTGAAIPALDPEAEPSMDVILVGSSELSSSVSPGTGAAIPALDPEAEPSMDVILVGSSELSSSVSPGTGAAIPALDPEAEPSMDVILVGSSELSSSVSPGTGAAIPALDPEAEPSMDVILVGSSELS
HUMAN22038	HUMAN22038_942to972	1.36255	0.708547699291	LARQSLESYLSDYEEEPAEALALEAAVLEATLARQSLESYLSDYEEEPAEALALEAAVLEATLARQSLESYLSDYEEEPAEALALEAAVLEATLARQSLESYLSDYEEEPAEALALEAAVLEATLARQSLESYLSDYEEEPAEALALEAAVLEATLARQSLESYLSDYEEEPAEALALEAAVLEATLARQSLESYLSDYEEEPAEALALEAAVLEATLARQSLESYLSDYEEEPAEALALEAAVLEATLARQSLES
HUMAN22854	HUMAN22854_1to50	1.2641	0.657348079566	ASVASCDSRPSSDELPGDPSSQEEDEDYDFEDRVSDSGSYSSASSDYDDASVASCDSRPSSDELPGDPSSQEEDEDYDFEDRVSDSGSYSSASSDYDDASVASCDSRPSSDELPGDPSSQEEDEDYDFEDRVSDSGSYSSASSDYDDASVASCDSRPSSDELPGDPSSQEEDEDYDFEDRVSDSGSYSSASSDYDDASVASCDSRPSSDELPGDPSSQEEDEDYDFEDRVSDSGSYSSASSDYDDASVASCDSRPS
HUMAN23891	HUMAN23891_100to132	1.30103	0.676552074834	QDSPEEAPPGPLVPGSCPAPDGPRPSIDEVTCLQDSPEEAPPGPLVPGSCPAPDGPRPSIDEVTCLQDSPEEAPPGPLVPGSCPAPDGPRPSIDEVTCLQDSPEEAPPGPLVPGSCPAPDGPRPSIDEVTCLQDSPEEAPPGPLVPGSCPAPDGPRPSIDEVTCLQDSPEEAPPGPLVPGSCPAPDGPRPSIDEVTCLQDSPEEAPPGPLVPGSCPAPDGPRPSIDEVTCLQDSPEEAPPGPLVPGSCPAPDGPRP
HUMAN28109	HUMAN28109_203to250	1.92302	1.0	YPCTSPCSPCSPCSPCNPCSPCNPCSPYDPCNPCYPCGSRFSCRKMILYPCTSPCSPCSPCSPCNPCSPCNPCSPYDPCNPCYPCGSRFSCRKMILYPCTSPCSPCSPCSPCNPCSPCNPCSPYDPCNPCYPCGSRFSCRKMILYPCTSPCSPCSPCSPCNPCSPCNPCSPYDPCNPCYPCGSRFSCRKMILYPCTSPCSPCSPCSPCNPCSPCNPCSPYDPCNPCYPCGSRFSCRKMILYPCTSPCSPCSPCSPC
HUMAN29652	HUMAN29652_629to668	1.3363	0.694896880864	DNASEGTFSPDSDSDLVGYLEDTCNQESQDELDHYINHLLDNASEGTFSPDSDSDLVGYLEDTCNQESQDELDHYINHLLDNASEGTFSPDSDSDLVGYLEDTCNQESQDELDHYINHLLDNASEGTFSPDSDSDLVGYLEDTCNQESQDELDHYINHLLDNASEGTFSPDSDSDLVGYLEDTCNQESQDELDHYINHLLDNASEGTFSPDSDSDLVGYLEDTCNQESQDELDHYINHLLDNASEGTFSPDSDSDL
HUMAN30195	HUMAN30195_1to53	1.51042	0.785439494822	DSAACAAAATPVPALALALAPDLAQAPLALPGLLSPSCLLSSGQEVNGSERGDSAACAAAATPVPALALALAPDLAQAPLALPGLLSPSCLLSSGQEVNGSERGDSAACAAAATPVPALALALAPDLAQAPLALPGLLSPSCLLSSGQEVNGSERGDSAACAAAATPVPALALALAPDLAQAPLALPGLLSPSCLLSSGQEVNGSERGDSAACAAAATPVPALALALAPDLAQAPLALPGLLSPSCLLSSGQEVNG
