## Supplementary File 5 for "Discovering molecular features of intrinsically disordered regions by using evolution for contrastive learning": filter_157_idr_activations.txt

HUMAN08154	HUMAN08154_506to553	2.18594	0.624156450123	PQPAEVVVCLDEEEEEEEEELPEDDEEEEEEEEEDDDDDDDDVIIQDPQPAEVVVCLDEEEEEEEEELPEDDEEEEEEEEEDDDDDDDDVIIQDPQPAEVVVCLDEEEEEEEEELPEDDEEEEEEEEEDDDDDDDDVIIQDPQPAEVVVCLDEEEEEEEEELPEDDEEEEEEEEEDDDDDDDDVIIQDPQPAEVVVCLDEEEEEEEEELPEDDEEEEEEEEEDDDDDDDDVIIQDPQPAEVVVCLDEEEEEEEEEL
HUMAN00998	HUMAN00998_134to207	2.11922	0.605106127476	EGKTGNTTDDEEEEEVEEEEEDDDEDSGAEIEDDDEEGFDDEDEFDDEHDDDLDTEDNELEELEERAEARKKTTEGKTGNTTDDEEEEEVEEEEEDDDEDSGAEIEDDDEEGFDDEDEFDDEHDDDLDTEDNELEELEERAEARKKTTEGKTGNTTDDEEEEEVEEEEEDDDEDSGAEIEDDDEEGFDDEDEFDDEHDDDLDTEDNELEELEERAEARKKTTEGKTGNTTDDEEEEEVEEEEEDDDEDSGAEIEDD
HUMAN01262	HUMAN01262_249to302	3.38934	0.967765962009	DDEEGGEDDDDDDDDGDEGEEELEDIDEGDEDEGEEDEDDDEGEEGEEDEGEDDDDEEGGEDDDDDDDDGDEGEEELEDIDEGDEDEGEEDEDDDEGEEGEEDEGEDDDDEEGGEDDDDDDDDGDEGEEELEDIDEGDEDEGEEDEDDDEGEEGEEDEGEDDDDEEGGEDDDDDDDDGDEGEEELEDIDEGDEDEGEEDEDDDEGEEGEEDEGEDDDDEEGGEDDDDDDDDGDEGEEELEDIDEGDEDEGEEDEDD
HUMAN01587	HUMAN01587_149to268	2.20974	0.63095263867	DQEDNEAPDSEEEDDEDGDEDDEEEEENEAGPPEGYEEEEEEEEEEDEDEDEDEDEAGSELGEGEEEVGLSYLMKEEIQDEEDDDDYVEEGEEEEEEEEGGLRGEKRKRDAEDDGEEEDDDQEDNEAPDSEEEDDEDGDEDDEEEEENEAGPPEGYEEEEEEEEEEDEDEDEDEDEAGSELGEGEEEVGLSYLMKEEIQDEEDDDDYVEEGEEEEEEEEGGLRGEKRKRDAEDDGEEEDDDQEDNEAPDSEEEDDE
HUMAN04158	HUMAN04158_881to952	1.98806	0.56765601886	EHENDSDDDDEAEDDDETEELGSDEDDIDEDGQEYLEILAKQAGEDGDDEDWEEDDAEETALEGYSTIIDDEEHENDSDDDDEAEDDDETEELGSDEDDIDEDGQEYLEILAKQAGEDGDDEDWEEDDAEETALEGYSTIIDDEEHENDSDDDDEAEDDDETEELGSDEDDIDEDGQEYLEILAKQAGEDGDDEDWEEDDAEETALEGYSTIIDDEEHENDSDDDDEAEDDDETEELGSDEDDIDEDGQEYLEILA
HUMAN04338	HUMAN04338_413to471	2.08618	0.595672120255	LEMGPDEYEEMEEEEEEEEEEDEDDDSADMDESDEDDEEERRRRVFDVPIRRRRCSRLFLEMGPDEYEEMEEEEEEEEEEDEDDDSADMDESDEDDEEERRRRVFDVPIRRRRCSRLFLEMGPDEYEEMEEEEEEEEEEDEDDDSADMDESDEDDEEERRRRVFDVPIRRRRCSRLFLEMGPDEYEEMEEEEEEEEEEDEDDDSADMDESDEDDEEERRRRVFDVPIRRRRCSRLFLEMGPDEYEEMEEEEEEEEE
HUMAN07527	HUMAN07527_166to215	2.37029	0.676793962453	GKPDAAKKGVVKAEKSKKKKEEEEDEEDEEDEEEEEDEEDEDEEEDDDDEGKPDAAKKGVVKAEKSKKKKEEEEDEEDEEDEEEEEDEEDEDEEEDDDDEGKPDAAKKGVVKAEKSKKKKEEEEDEEDEEDEEEEEDEEDEDEEEDDDDEGKPDAAKKGVVKAEKSKKKKEEEEDEEDEEDEEEEEDEEDEDEEEDDDDEGKPDAAKKGVVKAEKSKKKKEEEEDEEDEEDEEEEEDEEDEDEEEDDDDEGKPDAA
HUMAN08202	HUMAN08202_627to658	2.53917	0.725014551299	DGSSSFLLFDDESDGEEEEELMDEDVEEEDDSDGSSSFLLFDDESDGEEEEELMDEDVEEEDDSDGSSSFLLFDDESDGEEEEELMDEDVEEEDDSDGSSSFLLFDDESDGEEEEELMDEDVEEEDDSDGSSSFLLFDDESDGEEEEELMDEDVEEEDDSDGSSSFLLFDDESDGEEEEELMDEDVEEEDDSDGSSSFLLFDDESDGEEEEELMDEDVEEEDDSDGSSSFLLFDDESDGEEEEELMDEDVEEEDDS
HUMAN09707	HUMAN09707_151to249	2.52605	0.721269063904	DDKEAPDSDAEGYVEGLDDEEEDEDEEEYDEDAQVVEDEEDEDEEEEGEEEDVSGEEEEDEEGYNDGEVDDEEDEEELGEEERGQKRKREPEDEGEDDDDDKEAPDSDAEGYVEGLDDEEEDEDEEEYDEDAQVVEDEEDEDEEEEGEEEDVSGEEEEDEEGYNDGEVDDEEDEEELGEEERGQKRKREPEDEGEDDDDDKEAPDSDAEGYVEGLDDEEEDEDEEEYDEDAQVVEDEEDEDEEEEGEEEDVSGEEE
HUMAN15456	HUMAN15456_1874to1927	2.22664	0.635778019675	EEEEEDEEEEGEEEDEEEKEEDEEETAQEKEDEEKEEEEAAEGEKEEGLEEGLLEEEEEDEEEEGEEEDEEEKEEDEEETAQEKEDEEKEEEEAAEGEKEEGLEEGLLEEEEEDEEEEGEEEDEEEKEEDEEETAQEKEDEEKEEEEAAEGEKEEGLEEGLLEEEEEDEEEEGEEEDEEEKEEDEEETAQEKEDEEKEEEEAAEGEKEEGLEEGLLEEEEEDEEEEGEEEDEEEKEEDEEETAQEKEDEEKEEEEA
HUMAN18505	HUMAN18505_326to381	3.06644	0.875569611033	ESESSTSDDKRASLDEDEDDDDEEDNDEDDNDEDDDDEDDDEAEDNDEDEDDDEEEESESSTSDDKRASLDEDEDDDDEEDNDEDDNDEDDDDEDDDEAEDNDEDEDDDEEEESESSTSDDKRASLDEDEDDDDEEDNDEDDNDEDDDDEDDDEAEDNDEDEDDDEEEESESSTSDDKRASLDEDEDDDDEEDNDEDDNDEDDDDEDDDEAEDNDEDEDDDEEEESESSTSDDKRASLDEDEDDDDEEDNDEDDND
HUMAN20522	HUMAN20522_313to345	2.34982	0.670950977609	NYNYDSDEDEEQMETEDSEFSEQESEDEYSDDDNYNYDSDEDEEQMETEDSEFSEQESEDEYSDDDNYNYDSDEDEEQMETEDSEFSEQESEDEYSDDDNYNYDSDEDEEQMETEDSEFSEQESEDEYSDDDNYNYDSDEDEEQMETEDSEFSEQESEDEYSDDDNYNYDSDEDEEQMETEDSEFSEQESEDEYSDDDNYNYDSDEDEEQMETEDSEFSEQESEDEYSDDDNYNYDSDEDEEQMETEDSEFSEQES
HUMAN20962	HUMAN20962_1393to1507	2.27654	0.650024881871	RLAEDEDEEEDQEEEEQEEEDDDEDDDDTDDLDELDTDQLLEAELEEDDNNENAGEDGDNDFSPSDEELANLLEEGEDGEDEDSDADEEVELILGDTDSSDNSDLEDDIILSLNERLAEDEDEEEDQEEEEQEEEDDDEDDDDTDDLDELDTDQLLEAELEEDDNNENAGEDGDNDFSPSDEELANLLEEGEDGEDEDSDADEEVELILGDTDSSDNSDLEDDIILSLNERLAEDEDEEEDQEEEEQEEEDDDEDD
HUMAN22659	HUMAN22659_127to182	1.96206	0.56023243956	MEGCAWTLEGEEEEEEEYEDDEEEGEDEEEEEAAAEAAAGAKHDDAHAEMPDDAKKMEGCAWTLEGEEEEEEEYEDDEEEGEDEEEEEAAAEAAAGAKHDDAHAEMPDDAKKMEGCAWTLEGEEEEEEEYEDDEEEGEDEEEEEAAAEAAAGAKHDDAHAEMPDDAKKMEGCAWTLEGEEEEEEEYEDDEEEGEDEEEEEAAAEAAAGAKHDDAHAEMPDDAKKMEGCAWTLEGEEEEEEEYEDDEEEGEDEEEEE
HUMAN24402	HUMAN24402_116to169	2.04171	0.582973448219	SWDNMDYVWEEEDEEEDLDYYLGDMEEEDLRGEDEEDEEEVLEEVEEEDLDPVTSWDNMDYVWEEEDEEEDLDYYLGDMEEEDLRGEDEEDEEEVLEEVEEEDLDPVTSWDNMDYVWEEEDEEEDLDYYLGDMEEEDLRGEDEEDEEEVLEEVEEEDLDPVTSWDNMDYVWEEEDEEEDLDYYLGDMEEEDLRGEDEEDEEEVLEEVEEEDLDPVTSWDNMDYVWEEEDEEEDLDYYLGDMEEEDLRGEDEEDEEE
HUMAN25092	HUMAN25092_1658to1690	2.31444	0.660848053121	LFLEQEDEEEKRLEEEEEEEEEEEAEKELFIEDLFLEQEDEEEKRLEEEEEEEEEEEAEKELFIEDLFLEQEDEEEKRLEEEEEEEEEEEAEKELFIEDLFLEQEDEEEKRLEEEEEEEEEEEAEKELFIEDLFLEQEDEEEKRLEEEEEEEEEEEAEKELFIEDLFLEQEDEEEKRLEEEEEEEEEEEAEKELFIEDLFLEQEDEEEKRLEEEEEEEEEEEAEKELFIEDLFLEQEDEEEKRLEEEEEEEEEEEA
HUMAN25436	HUMAN25436_723to760	2.24659	0.641473959812	PENHPQWDTAIEGDEDQEDSEGFEDSFEEEEEEEEDDDPENHPQWDTAIEGDEDQEDSEGFEDSFEEEEEEEEDDDPENHPQWDTAIEGDEDQEDSEGFEDSFEEEEEEEEDDDPENHPQWDTAIEGDEDQEDSEGFEDSFEEEEEEEEDDDPENHPQWDTAIEGDEDQEDSEGFEDSFEEEEEEEEDDDPENHPQWDTAIEGDEDQEDSEGFEDSFEEEEEEEEDDDPENHPQWDTAIEGDEDQEDSEGFEDSFE
HUMAN25458	HUMAN25458_893to925	2.15299	0.614747767269	YEEETEDYQTEAEVDEELEEEEEEEGEDKMKERYEEETEDYQTEAEVDEELEEEEEEEGEDKMKERYEEETEDYQTEAEVDEELEEEEEEEGEDKMKERYEEETEDYQTEAEVDEELEEEEEEEGEDKMKERYEEETEDYQTEAEVDEELEEEEEEEGEDKMKERYEEETEDYQTEAEVDEELEEEEEEEGEDKMKERYEEETEDYQTEAEVDEELEEEEEEEGEDKMKERYEEETEDYQTEAEVDEELEEEEEEE
HUMAN28942	HUMAN28942_150to251	2.98049	0.851027168552	REDQEAPDSDAEVDGVDEEEEDEEGEDEEDEDDEDGEEEEFDEEDDEDEDVEGDEDDDEVSEEEEEFGLDEEDEDEDEDEEEEEGGKGEKRKRETDDEGEDDREDQEAPDSDAEVDGVDEEEEDEEGEDEEDEDDEDGEEEEFDEEDDEDEDVEGDEDDDEVSEEEEEFGLDEEDEDEDEDEEEEEGGKGEKRKRETDDEGEDDREDQEAPDSDAEVDGVDEEEEDEEGEDEEDEDDEDGEEEEFDEEDDEDEDVE
HUMAN29256	HUMAN29256_238to290	3.50223	1.0	MDDEEGEGEEDDDDDEEEEGLEDIDEEGDEDEGEEDEDDDEGEEGEEDEGEDDMDDEEGEGEEDDDDDEEEEGLEDIDEEGDEDEGEEDEDDDEGEEGEEDEGEDDMDDEEGEGEEDDDDDEEEEGLEDIDEEGDEDEGEEDEDDDEGEEGEEDEGEDDMDDEEGEGEEDDDDDEEEEGLEDIDEEGDEDEGEEDEDDDEGEEGEEDEGEDDMDDEEGEGEEDDDDDEEEEGLEDIDEEGDEDEGEEDEDDDEGEE
