## Supplementary File 5 for "Discovering molecular features of intrinsically disordered regions by using evolution for contrastive learning": filter_158_idr_activations.txt

HUMAN09496	HUMAN09496_2469to2502	1.80305	0.91937637024	LSDSGVIYDSDESIHSDEEDDAFFSDTQIQEHQLSDSGVIYDSDESIHSDEEDDAFFSDTQIQEHQLSDSGVIYDSDESIHSDEEDDAFFSDTQIQEHQLSDSGVIYDSDESIHSDEEDDAFFSDTQIQEHQLSDSGVIYDSDESIHSDEEDDAFFSDTQIQEHQLSDSGVIYDSDESIHSDEEDDAFFSDTQIQEHQLSDSGVIYDSDESIHSDEEDDAFFSDTQIQEHQLSDSGVIYDSDESIHSDEEDDAFFS
HUMAN00382	HUMAN00382_550to588	1.24513	0.63488965013	RQRKGSMSSDASASTDSNTYYEDDFSSTEEDSSQDDDSERQRKGSMSSDASASTDSNTYYEDDFSSTEEDSSQDDDSERQRKGSMSSDASASTDSNTYYEDDFSSTEEDSSQDDDSERQRKGSMSSDASASTDSNTYYEDDFSSTEEDSSQDDDSERQRKGSMSSDASASTDSNTYYEDDFSSTEEDSSQDDDSERQRKGSMSSDASASTDSNTYYEDDFSSTEEDSSQDDDSERQRKGSMSSDASASTDSNTYYE
HUMAN06764	HUMAN06764_310to342	1.2452	0.634925026861	NYNYDDEDEDENAMDADGGDDDDQGSDDEYSDDNYNYDDEDEDENAMDADGGDDDDQGSDDEYSDDNYNYDDEDEDENAMDADGGDDDDQGSDDEYSDDNYNYDDEDEDENAMDADGGDDDDQGSDDEYSDDNYNYDDEDEDENAMDADGGDDDDQGSDDEYSDDNYNYDDEDEDENAMDADGGDDDDQGSDDEYSDDNYNYDDEDEDENAMDADGGDDDDQGSDDEYSDDNYNYDDEDEDENAMDADGGDDDDQG
HUMAN09179	HUMAN09179_4800to4834	1.46016	0.744536604947	ALTGEPAADDSSDDSDNEDVDSFASDSTQDYLTGHALTGEPAADDSSDDSDNEDVDSFASDSTQDYLTGHALTGEPAADDSSDDSDNEDVDSFASDSTQDYLTGHALTGEPAADDSSDDSDNEDVDSFASDSTQDYLTGHALTGEPAADDSSDDSDNEDVDSFASDSTQDYLTGHALTGEPAADDSSDDSDNEDVDSFASDSTQDYLTGHALTGEPAADDSSDDSDNEDVDSFASDSTQDYLTGHALTGEPAADDS
HUMAN09468	HUMAN09468_1to30	1.73361	0.883965053139	SDMEDDFMCDDEEDYDLEYSEDSNSEPNVSDMEDDFMCDDEEDYDLEYSEDSNSEPNVSDMEDDFMCDDEEDYDLEYSEDSNSEPNVSDMEDDFMCDDEEDYDLEYSEDSNSEPNVSDMEDDFMCDDEEDYDLEYSEDSNSEPNVSDMEDDFMCDDEEDYDLEYSEDSNSEPNVSDMEDDFMCDDEEDYDLEYSEDSNSEPNVSDMEDDFMCDDEEDYDLEYSEDSNSEPNVSDMEDDFMCDDEEDYDLEYSEDSN
HUMAN11551	HUMAN11551_483to520	1.60302	0.817377293196	ETQEWLEETDSEEDSEEVEGAEGGVDDEDSGEESGAEDETQEWLEETDSEEDSEEVEGAEGGVDDEDSGEESGAEDETQEWLEETDSEEDSEEVEGAEGGVDDEDSGEESGAEDETQEWLEETDSEEDSEEVEGAEGGVDDEDSGEESGAEDETQEWLEETDSEEDSEEVEGAEGGVDDEDSGEESGAEDETQEWLEETDSEEDSEEVEGAEGGVDDEDSGEESGAEDETQEWLEETDSEEDSEEVEGAEGGVDDE
HUMAN13000	HUMAN13000_1to48	1.3389	0.682702456409	FDGYDSCSEDTSSSSSSEESEEEVAPLPSNLPIIKNNGQVYTYPDGKFDGYDSCSEDTSSSSSSEESEEEVAPLPSNLPIIKNNGQVYTYPDGKFDGYDSCSEDTSSSSSSEESEEEVAPLPSNLPIIKNNGQVYTYPDGKFDGYDSCSEDTSSSSSSEESEEEVAPLPSNLPIIKNNGQVYTYPDGKFDGYDSCSEDTSSSSSSEESEEEVAPLPSNLPIIKNNGQVYTYPDGKFDGYDSCSEDTSSSSSSEESE
HUMAN14879	HUMAN14879_667to701	1.30586	0.665855473777	RDFLSGPDYDHVTGSDSEDEDEEVGEPRVTGDFEDRDFLSGPDYDHVTGSDSEDEDEEVGEPRVTGDFEDRDFLSGPDYDHVTGSDSEDEDEEVGEPRVTGDFEDRDFLSGPDYDHVTGSDSEDEDEEVGEPRVTGDFEDRDFLSGPDYDHVTGSDSEDEDEEVGEPRVTGDFEDRDFLSGPDYDHVTGSDSEDEDEEVGEPRVTGDFEDRDFLSGPDYDHVTGSDSEDEDEEVGEPRVTGDFEDRDFLSGPDYDH
HUMAN17851	HUMAN17851_116to156	1.27365	0.649432951127	EKTQNHEQDGENSDEDSSGESKGESDEELSDESSDEGEDGSEKTQNHEQDGENSDEDSSGESKGESDEELSDESSDEGEDGSEKTQNHEQDGENSDEDSSGESKGESDEELSDESSDEGEDGSEKTQNHEQDGENSDEDSSGESKGESDEELSDESSDEGEDGSEKTQNHEQDGENSDEDSSGESKGESDEELSDESSDEGEDGSEKTQNHEQDGENSDEDSSGESKGESDEELSDESSDEGEDGSEKTQNHEQDG
HUMAN17937	HUMAN17937_408to441	1.36295	0.694967848509	EGDTDSNTDQDAGSSEEDEEEEEEEGEEDEEGQKEGDTDSNTDQDAGSSEEDEEEEEEEGEEDEEGQKEGDTDSNTDQDAGSSEEDEEEEEEEGEEDEEGQKEGDTDSNTDQDAGSSEEDEEEEEEEGEEDEEGQKEGDTDSNTDQDAGSSEEDEEEEEEEGEEDEEGQKEGDTDSNTDQDAGSSEEDEEEEEEEGEEDEEGQKEGDTDSNTDQDAGSSEEDEEEEEEEGEEDEEGQKEGDTDSNTDQDAGSSEED
HUMAN18111	HUMAN18111_1to33	1.29034	0.65794591761	EDLEETLFEEFENYSYDLDYYSLESDLEEKVQEDLEETLFEEFENYSYDLDYYSLESDLEEKVQEDLEETLFEEFENYSYDLDYYSLESDLEEKVQEDLEETLFEEFENYSYDLDYYSLESDLEEKVQEDLEETLFEEFENYSYDLDYYSLESDLEEKVQEDLEETLFEEFENYSYDLDYYSLESDLEEKVQEDLEETLFEEFENYSYDLDYYSLESDLEEKVQEDLEETLFEEFENYSYDLDYYSLESDLEEKVQ
HUMAN20522	HUMAN20522_313to345	1.75129	0.89298235078	NYNYDSDEDEEQMETEDSEFSEQESEDEYSDDDNYNYDSDEDEEQMETEDSEFSEQESEDEYSDDDNYNYDSDEDEEQMETEDSEFSEQESEDEYSDDDNYNYDSDEDEEQMETEDSEFSEQESEDEYSDDDNYNYDSDEDEEQMETEDSEFSEQESEDEYSDDDNYNYDSDEDEEQMETEDSEFSEQESEDEYSDDDNYNYDSDEDEEQMETEDSEFSEQESEDEYSDDDNYNYDSDEDEEQMETEDSEFSEQES
HUMAN21314	HUMAN21314_1494to1538	1.51562	0.77281531669	KRVKKKEVEGDADEDEESEESSEEESSLESDEDESESEDEVFDDSKRVKKKEVEGDADEDEESEESSEEESSLESDEDESESEDEVFDDSKRVKKKEVEGDADEDEESEESSEEESSLESDEDESESEDEVFDDSKRVKKKEVEGDADEDEESEESSEEESSLESDEDESESEDEVFDDSKRVKKKEVEGDADEDEESEESSEEESSLESDEDESESEDEVFDDSKRVKKKEVEGDADEDEESEESSEEESSLESD
HUMAN22260	HUMAN22260_1to42	1.63796	0.835193792758	GPRNPSPDHLSESESEEEENISYLNESSGEEWDSSEEEDSMGPRNPSPDHLSESESEEEENISYLNESSGEEWDSSEEEDSMGPRNPSPDHLSESESEEEENISYLNESSGEEWDSSEEEDSMGPRNPSPDHLSESESEEEENISYLNESSGEEWDSSEEEDSMGPRNPSPDHLSESESEEEENISYLNESSGEEWDSSEEEDSMGPRNPSPDHLSESESEEEENISYLNESSGEEWDSSEEEDSMGPRNPSPDHL
HUMAN22644	HUMAN22644_18to1301	1.54742	0.789026369158	VPQSKPLERHVEKSMNLHLLARSNVSVQDELNASGTIKESGVLVHEGDRGRQENTQDGHKGEGNGSKWAEVGGKSFSTYSTLANEEGNIEGWNGDTGKAETYGHDGIHGKEENITANGIQGQVSIIDNSSDSSNSSDSSDSSDSSDSSDSSDSSDSSDSSDSSDSSDSSDSSDSSDSSDSSDSSDSNESSDSSDSSDSSDSSNSSDSSDSSDSSDSTSDSNDESDSQSKSGNGNNNGSDSDSDSEGSDSNHSTSDD
HUMAN23221	HUMAN23221_460to500	1.96117	1.0	KAARPPWEPPKTKLDEDLESSSESECESDEDSTCSSSSDSEKAARPPWEPPKTKLDEDLESSSESECESDEDSTCSSSSDSEKAARPPWEPPKTKLDEDLESSSESECESDEDSTCSSSSDSEKAARPPWEPPKTKLDEDLESSSESECESDEDSTCSSSSDSEKAARPPWEPPKTKLDEDLESSSESECESDEDSTCSSSSDSEKAARPPWEPPKTKLDEDLESSSESECESDEDSTCSSSSDSEKAARPPWEPP
HUMAN23274	HUMAN23274_2474to2521	1.34335	0.684972767212	KDKRKERKSSPSKENESSDSEEEVSRPRKSRKRVDSDSDSDSEDDINSKDKRKERKSSPSKENESSDSEEEVSRPRKSRKRVDSDSDSDSEDDINSKDKRKERKSSPSKENESSDSEEEVSRPRKSRKRVDSDSDSDSEDDINSKDKRKERKSSPSKENESSDSEEEVSRPRKSRKRVDSDSDSDSEDDINSKDKRKERKSSPSKENESSDSEEEVSRPRKSRKRVDSDSDSDSEDDINSKDKRKERKSSPSKENE
HUMAN23787	HUMAN23787_61to192	1.77124	0.903154984363	KRKYLHRPSRTAELKKALKEKENRLLLQQSIGETNVERKAKKKRSKSVTSSSSSSSDSSASDSSSESEETSTSSSSEDSDTDESSSSSSSSASSTTSSSSSDSDSDSSSSSSSSTSTDSSSDDEPPKKKKKKKRKYLHRPSRTAELKKALKEKENRLLLQQSIGETNVERKAKKKRSKSVTSSSSSSSDSSASDSSSESEETSTSSSSEDSDTDESSSSSSSSASSTTSSSSSDSDSDSSSSSSSSTSTDSSSDDE
HUMAN26960	HUMAN26960_153to183	1.36917	0.69814166399	ALKEQEEGTGDSSSESSMSDFSEDEAQDMELALKEQEEGTGDSSSESSMSDFSEDEAQDMELALKEQEEGTGDSSSESSMSDFSEDEAQDMELALKEQEEGTGDSSSESSMSDFSEDEAQDMELALKEQEEGTGDSSSESSMSDFSEDEAQDMELALKEQEEGTGDSSSESSMSDFSEDEAQDMELALKEQEEGTGDSSSESSMSDFSEDEAQDMELALKEQEEGTGDSSSESSMSDFSEDEAQDMELALKEQEEG
HUMAN27328	HUMAN27328_356to385	1.25709	0.640990373396	PASASCHDSASDSEEESEEADKPSSPEDGRPASASCHDSASDSEEESEEADKPSSPEDGRPASASCHDSASDSEEESEEADKPSSPEDGRPASASCHDSASDSEEESEEADKPSSPEDGRPASASCHDSASDSEEESEEADKPSSPEDGRPASASCHDSASDSEEESEEADKPSSPEDGRPASASCHDSASDSEEESEEADKPSSPEDGRPASASCHDSASDSEEESEEADKPSSPEDGRPASASCHDSASDSEEE
