## Supplementary File 5 for "Discovering molecular features of intrinsically disordered regions by using evolution for contrastive learning": filter_159_idr_activations.txt

HUMAN03476	HUMAN03476_277to339	1.15773	0.71030052304	SQPSRPVHFQQPQYLHQTHQTSLQYRHPTSEQPSCQQIVSTTHTSSYTLQTCPAGFQTSVQGSQPSRPVHFQQPQYLHQTHQTSLQYRHPTSEQPSCQQIVSTTHTSSYTLQTCPAGFQTSVQGSQPSRPVHFQQPQYLHQTHQTSLQYRHPTSEQPSCQQIVSTTHTSSYTLQTCPAGFQTSVQGSQPSRPVHFQQPQYLHQTHQTSLQYRHPTSEQPSCQQIVSTTHTSSYTLQTCPAGFQTSVQGSQPSRPVH
HUMAN20635	HUMAN20635_771to805	1.44639	0.887398098497	AVKTHSEVRKKPVFQPVHPIQPIQMPAFTTVQRKAVKTHSEVRKKPVFQPVHPIQPIQMPAFTTVQRKAVKTHSEVRKKPVFQPVHPIQPIQMPAFTTVQRKAVKTHSEVRKKPVFQPVHPIQPIQMPAFTTVQRKAVKTHSEVRKKPVFQPVHPIQPIQMPAFTTVQRKAVKTHSEVRKKPVFQPVHPIQPIQMPAFTTVQRKAVKTHSEVRKKPVFQPVHPIQPIQMPAFTTVQRKAVKTHSEVRKKPVFQPVH
HUMAN20653	HUMAN20653_839to874	1.49014	0.914238103464	PPVYHQSPGQAPYPGPQQPSYPFPQPPQQSYYPQQPPVYHQSPGQAPYPGPQQPSYPFPQPPQQSYYPQQPPVYHQSPGQAPYPGPQQPSYPFPQPPQQSYYPQQPPVYHQSPGQAPYPGPQQPSYPFPQPPQQSYYPQQPPVYHQSPGQAPYPGPQQPSYPFPQPPQQSYYPQQPPVYHQSPGQAPYPGPQQPSYPFPQPPQQSYYPQQPPVYHQSPGQAPYPGPQQPSYPFPQPPQQSYYPQQPPVYHQSPGQA
HUMAN22632	HUMAN22632_1461to1493	1.22797	0.753393644971	TSKEHVPVTPQCTLSDQNAQGQGPEKVKKTTQTSKEHVPVTPQCTLSDQNAQGQGPEKVKKTTQTSKEHVPVTPQCTLSDQNAQGQGPEKVKKTTQTSKEHVPVTPQCTLSDQNAQGQGPEKVKKTTQTSKEHVPVTPQCTLSDQNAQGQGPEKVKKTTQTSKEHVPVTPQCTLSDQNAQGQGPEKVKKTTQTSKEHVPVTPQCTLSDQNAQGQGPEKVKKTTQTSKEHVPVTPQCTLSDQNAQGQGPEKVKKTTQ
HUMAN00621	HUMAN00621_412to442	1.33517	0.819160459313	KKKDEGSYTLEEPKQASVTYQKPDKQEEFYAKKKDEGSYTLEEPKQASVTYQKPDKQEEFYAKKKDEGSYTLEEPKQASVTYQKPDKQEEFYAKKKDEGSYTLEEPKQASVTYQKPDKQEEFYAKKKDEGSYTLEEPKQASVTYQKPDKQEEFYAKKKDEGSYTLEEPKQASVTYQKPDKQEEFYAKKKDEGSYTLEEPKQASVTYQKPDKQEEFYAKKKDEGSYTLEEPKQASVTYQKPDKQEEFYAKKKDEGSY
HUMAN00806	HUMAN00806_189to222	1.44409	0.885987264314	TPVTMQVGEGQQVQIVQAQPQGQAQQAQSGTGQTTPVTMQVGEGQQVQIVQAQPQGQAQQAQSGTGQTTPVTMQVGEGQQVQIVQAQPQGQAQQAQSGTGQTTPVTMQVGEGQQVQIVQAQPQGQAQQAQSGTGQTTPVTMQVGEGQQVQIVQAQPQGQAQQAQSGTGQTTPVTMQVGEGQQVQIVQAQPQGQAQQAQSGTGQTTPVTMQVGEGQQVQIVQAQPQGQAQQAQSGTGQTTPVTMQVGEGQQVQIVQA
HUMAN01360	HUMAN01360_241to272	1.41997	0.871186889672	GQGQGQDQDQDQDQGQGPSQESAAEQGAVEKQGQGQGQDQDQDQDQGQGPSQESAAEQGAVEKQGQGQGQDQDQDQDQGQGPSQESAAEQGAVEKQGQGQGQDQDQDQDQGQGPSQESAAEQGAVEKQGQGQGQDQDQDQDQGQGPSQESAAEQGAVEKQGQGQGQDQDQDQDQGQGPSQESAAEQGAVEKQGQGQGQDQDQDQDQGQGPSQESAAEQGAVEKQGQGQGQDQDQDQDQGQGPSQESAAEQGAVEKQ
HUMAN01483	HUMAN01483_378to419	1.22532	0.751767931015	VNEKPVLEAMPTSEAPQPAVPAPGKKKAQYEEPQAPPPVTSVVNEKPVLEAMPTSEAPQPAVPAPGKKKAQYEEPQAPPPVTSVVNEKPVLEAMPTSEAPQPAVPAPGKKKAQYEEPQAPPPVTSVVNEKPVLEAMPTSEAPQPAVPAPGKKKAQYEEPQAPPPVTSVVNEKPVLEAMPTSEAPQPAVPAPGKKKAQYEEPQAPPPVTSVVNEKPVLEAMPTSEAPQPAVPAPGKKKAQYEEPQAPPPVTSVVNEK
HUMAN01706	HUMAN01706_1to169	1.14154	0.700368148001	SSYQQKQTFTPPPQLQQQQVKQPSQPPPQEIFVPTTKEPCHSKVPQPGNTKIPEPGCTKVPEPGCTKVPEPGCTKVPEPGCTKVPEPGCTKVPEPGCTKVPEPGYTKVPEPGSIKVPDQGFIKFPEPGAIKVPEQGYTKVPVPGYTKLPEPCPSTVTPGPAQQKTKQKSSYQQKQTFTPPPQLQQQQVKQPSQPPPQEIFVPTTKEPCHSKVPQPGNTKIPEPGCTKVPEPGCTKVPEPGCTKVPEPGCTKVPEPG
HUMAN02358	HUMAN02358_1to68	1.21348	0.74450078192	MEKNTSEGPACSPEETASESAKVPTAEPPGEVAVSESTREEQVPKPQAPAPQAPTASTATKPAPPSEMEKNTSEGPACSPEETASESAKVPTAEPPGEVAVSESTREEQVPKPQAPAPQAPTASTATKPAPPSEMEKNTSEGPACSPEETASESAKVPTAEPPGEVAVSESTREEQVPKPQAPAPQAPTASTATKPAPPSEMEKNTSEGPACSPEETASESAKVPTAEPPGEVAVSESTREEQVPKPQAPAPQAPT
HUMAN02517	HUMAN02517_708to748	1.26407	0.775540377284	KEMPTSGSKEKTKVEATKNETSAPFKERPTPSLNNNCTTSEKEMPTSGSKEKTKVEATKNETSAPFKERPTPSLNNNCTTSEKEMPTSGSKEKTKVEATKNETSAPFKERPTPSLNNNCTTSEKEMPTSGSKEKTKVEATKNETSAPFKERPTPSLNNNCTTSEKEMPTSGSKEKTKVEATKNETSAPFKERPTPSLNNNCTTSEKEMPTSGSKEKTKVEATKNETSAPFKERPTPSLNNNCTTSEKEMPTSGSKE
HUMAN02631	HUMAN02631_467to503	1.18189	0.725122619702	SNESPKEIKKPLVTGSKEPSITQGNTEDQGSGPSETKSNESPKEIKKPLVTGSKEPSITQGNTEDQGSGPSETKSNESPKEIKKPLVTGSKEPSITQGNTEDQGSGPSETKSNESPKEIKKPLVTGSKEPSITQGNTEDQGSGPSETKSNESPKEIKKPLVTGSKEPSITQGNTEDQGSGPSETKSNESPKEIKKPLVTGSKEPSITQGNTEDQGSGPSETKSNESPKEIKKPLVTGSKEPSITQGNTEDQGSGPS
HUMAN03195	HUMAN03195_363to412	1.15767	0.710258980592	SSDSEGDPNKEEMNRIQKPNEVSSPPTTSAVIPPAVPQAQHLVAQPRVATSSDSEGDPNKEEMNRIQKPNEVSSPPTTSAVIPPAVPQAQHLVAQPRVATSSDSEGDPNKEEMNRIQKPNEVSSPPTTSAVIPPAVPQAQHLVAQPRVATSSDSEGDPNKEEMNRIQKPNEVSSPPTTSAVIPPAVPQAQHLVAQPRVATSSDSEGDPNKEEMNRIQKPNEVSSPPTTSAVIPPAVPQAQHLVAQPRVATSSDSEG
HUMAN03210	HUMAN03210_1to144	1.2559	0.770531074848	AQFGGQKNPPWATQFTATAVSQPAALGVQQPSLLGASPTIYTQQTALAAAGLTTQTPANYQLTQTAALQQQAAAAAAALQQQYSQPQQALYSVQQQLQQPQQTLLTQPAVALPTSLSLSTPQPTAQITVSYPTPRSSQQQTQPAQFGGQKNPPWATQFTATAVSQPAALGVQQPSLLGASPTIYTQQTALAAAGLTTQTPANYQLTQTAALQQQAAAAAAALQQQYSQPQQALYSVQQQLQQPQQTLLTQPAVALP
HUMAN03911	HUMAN03911_3325to3514	1.1731	0.719726782343	GCPVTSTPVTAPSTPSGRATSPTQSTSSWQKSRTTTLVTTSTTSTPQTSTTSAPTTSTTSAPTTSTTSAPTTSTTSTPQTSISSAPTSSTTSAPTSSTISARTTSIISAPTTSTTSSPTTSTTSATTTSTTSAPTSSTTSTPQTSKTSAATSSTTSGSGTTPSPVTTTSTASVSKTSTSHVSVSKTTHSQGCPVTSTPVTAPSTPSGRATSPTQSTSSWQKSRTTTLVTTSTTSTPQTSTTSAPTTSTTSAPTTST
HUMAN04129	HUMAN04129_1to84	1.21656	0.74639440078	ATPAVPVSAPPATPTPVPAAAPASVPAPTPAPAAAPVPAAAPASSSDPAAAAAATAAPGQTPASAQAPAQTPAPALPGPALPGATPAVPVSAPPATPTPVPAAAPASVPAPTPAPAAAPVPAAAPASSSDPAAAAAATAAPGQTPASAQAPAQTPAPALPGPALPGATPAVPVSAPPATPTPVPAAAPASVPAPTPAPAAAPVPAAAPASSSDPAAAAAATAAPGQTPASAQAPAQTPAPALPGPALPGATPAVPV
HUMAN04595	HUMAN04595_683to716	1.14539	0.702728826846	KKKAYQAIEERQSLVPGTAATGDTTYQEQGQSPAKKKAYQAIEERQSLVPGTAATGDTTYQEQGQSPAKKKAYQAIEERQSLVPGTAATGDTTYQEQGQSPAKKKAYQAIEERQSLVPGTAATGDTTYQEQGQSPAKKKAYQAIEERQSLVPGTAATGDTTYQEQGQSPAKKKAYQAIEERQSLVPGTAATGDTTYQEQGQSPAKKKAYQAIEERQSLVPGTAATGDTTYQEQGQSPAKKKAYQAIEERQSLVPGT
HUMAN05480	HUMAN05480_308to351	1.26879	0.778437889872	PTEVTDLKPQVPPPTPPPVAAVPPTPQPLAPTPSAPCPATPAGPPTEVTDLKPQVPPPTPPPVAAVPPTPQPLAPTPSAPCPATPAGPPTEVTDLKPQVPPPTPPPVAAVPPTPQPLAPTPSAPCPATPAGPPTEVTDLKPQVPPPTPPPVAAVPPTPQPLAPTPSAPCPATPAGPPTEVTDLKPQVPPPTPPPVAAVPPTPQPLAPTPSAPCPATPAGPPTEVTDLKPQVPPPTPPPVAAVPPTPQPLAPTPSAP
HUMAN05610	HUMAN05610_486to517	1.16788	0.716525015209	APGEPPPAPEPPSGGIMEKLQGIAEEPEIQMVAPGEPPPAPEPPSGGIMEKLQGIAEEPEIQMVAPGEPPPAPEPPSGGIMEKLQGIAEEPEIQMVAPGEPPPAPEPPSGGIMEKLQGIAEEPEIQMVAPGEPPPAPEPPSGGIMEKLQGIAEEPEIQMVAPGEPPPAPEPPSGGIMEKLQGIAEEPEIQMVAPGEPPPAPEPPSGGIMEKLQGIAEEPEIQMVAPGEPPPAPEPPSGGIMEKLQGIAEEPEIQMV
HUMAN05867	HUMAN05867_444to543	1.18261	0.725565251556	SETYLMKHMRKHNPPDLQQQVQAAAAAAAVAQAQAQAQAQAQAQAQAQAQAQASQASQQQQQQQQQQQQQQQQPPPHFQSPGAAPQGGGGGDSNPNPPPQSETYLMKHMRKHNPPDLQQQVQAAAAAAAVAQAQAQAQAQAQAQAQAQAQAQASQASQQQQQQQQQQQQQQQQPPPHFQSPGAAPQGGGGGDSNPNPPPQSETYLMKHMRKHNPPDLQQQVQAAAAAAAVAQAQAQAQAQAQAQAQAQAQAQASQA
HUMAN06609	HUMAN06609_1to53	1.4638	0.89807838387	PPKKDVPVKKPAGPSISKPAAKPAAAGAPPAKTKAEPAVPQAPQKTQEPPVDPPKKDVPVKKPAGPSISKPAAKPAAAGAPPAKTKAEPAVPQAPQKTQEPPVDPPKKDVPVKKPAGPSISKPAAKPAAAGAPPAKTKAEPAVPQAPQKTQEPPVDPPKKDVPVKKPAGPSISKPAAKPAAAGAPPAKTKAEPAVPQAPQKTQEPPVDPPKKDVPVKKPAGPSISKPAAKPAAAGAPPAKTKAEPAVPQAPQKTQE
HUMAN06676	HUMAN06676_1to35	1.337	0.820288395278	ASSSVPPATVSAATAGPGPGFGFASKTKKKHFVQASSSVPPATVSAATAGPGPGFGFASKTKKKHFVQASSSVPPATVSAATAGPGPGFGFASKTKKKHFVQASSSVPPATVSAATAGPGPGFGFASKTKKKHFVQASSSVPPATVSAATAGPGPGFGFASKTKKKHFVQASSSVPPATVSAATAGPGPGFGFASKTKKKHFVQASSSVPPATVSAATAGPGPGFGFASKTKKKHFVQASSSVPPATVSAATAGPG
HUMAN06732	HUMAN06732_404to438	1.1655	0.715063715729	HSRSTESVKSTVSETYLSKPSIAKRRANQQETEQFHSRSTESVKSTVSETYLSKPSIAKRRANQQETEQFHSRSTESVKSTVSETYLSKPSIAKRRANQQETEQFHSRSTESVKSTVSETYLSKPSIAKRRANQQETEQFHSRSTESVKSTVSETYLSKPSIAKRRANQQETEQFHSRSTESVKSTVSETYLSKPSIAKRRANQQETEQFHSRSTESVKSTVSETYLSKPSIAKRRANQQETEQFHSRSTESVKST
HUMAN06992	HUMAN06992_38to130	1.14642	0.703357960886	VLTEQVAGPLGQNLEVEPYSQYSNVQFPQVQPQISSSSYYSNLGFYPQQPEEWYSPGIYELRRMPAETLYQGETEVAEMPVTKKPRMGASAGRVLTEQVAGPLGQNLEVEPYSQYSNVQFPQVQPQISSSSYYSNLGFYPQQPEEWYSPGIYELRRMPAETLYQGETEVAEMPVTKKPRMGASAGRVLTEQVAGPLGQNLEVEPYSQYSNVQFPQVQPQISSSSYYSNLGFYPQQPEEWYSPGIYELRRMPAETLY
HUMAN07727	HUMAN07727_1to32	1.16957	0.717561894224	EPPSCIQDEPFPHPLEPEPGVSAQPGPGKPSEPPSCIQDEPFPHPLEPEPGVSAQPGPGKPSEPPSCIQDEPFPHPLEPEPGVSAQPGPGKPSEPPSCIQDEPFPHPLEPEPGVSAQPGPGKPSEPPSCIQDEPFPHPLEPEPGVSAQPGPGKPSEPPSCIQDEPFPHPLEPEPGVSAQPGPGKPSEPPSCIQDEPFPHPLEPEPGVSAQPGPGKPSEPPSCIQDEPFPHPLEPEPGVSAQPGPGKPSEPPSCIQD
HUMAN08246	HUMAN08246_127to169	1.29748	0.796041940904	VAKTEPVSILQPQTTVNPDRIKQTLPSSPTTTKSSPSDPMTTSVAKTEPVSILQPQTTVNPDRIKQTLPSSPTTTKSSPSDPMTTSVAKTEPVSILQPQTTVNPDRIKQTLPSSPTTTKSSPSDPMTTSVAKTEPVSILQPQTTVNPDRIKQTLPSSPTTTKSSPSDPMTTSVAKTEPVSILQPQTTVNPDRIKQTLPSSPTTTKSSPSDPMTTSVAKTEPVSILQPQTTVNPDRIKQTLPSSPTTTKSSPSDPMT
HUMAN08660	HUMAN08660_147to227	1.2207	0.748929294608	GAAPAKAKPAEAPAAAAPKAEPTAAAVPPPAAPIPTQMPPVPSPSQPPSGKPVSAVKPTVAPPLAEPGAGKGLRSEHREKMGAAPAKAKPAEAPAAAAPKAEPTAAAVPPPAAPIPTQMPPVPSPSQPPSGKPVSAVKPTVAPPLAEPGAGKGLRSEHREKMGAAPAKAKPAEAPAAAAPKAEPTAAAVPPPAAPIPTQMPPVPSPSQPPSGKPVSAVKPTVAPPLAEPGAGKGLRSEHREKMGAAPAKAKPAEAP
HUMAN09834	HUMAN09834_196to301	1.2279	0.753352102523	TNDMVNVTTPGQVHQIPTHGIQPQPQPPPQHPSQPSAQSAPAPAQPAPQPPPAKVSKPSQLQAHTPASQQTPPLPPYASPRSPPVQPHTPVTISLGTAPSLQNNQPTNDMVNVTTPGQVHQIPTHGIQPQPQPPPQHPSQPSAQSAPAPAQPAPQPPPAKVSKPSQLQAHTPASQQTPPLPPYASPRSPPVQPHTPVTISLGTAPSLQNNQPTNDMVNVTTPGQVHQIPTHGIQPQPQPPPQHPSQPSAQSAPAPA
HUMAN11145	HUMAN11145_998to1072	1.1773	0.722307753181	SRDPPVKMQGSITTPGSIALAQAQAQAQVPAKAPLAGQVSTMVTTSTTTTVAKTVTVTRPTGVSFKKDVPPSINTSRDPPVKMQGSITTPGSIALAQAQAQAQVPAKAPLAGQVSTMVTTSTTTTVAKTVTVTRPTGVSFKKDVPPSINTSRDPPVKMQGSITTPGSIALAQAQAQAQVPAKAPLAGQVSTMVTTSTTTTVAKTVTVTRPTGVSFKKDVPPSINTSRDPPVKMQGSITTPGSIALAQAQAQAQVPA
HUMAN11516	HUMAN11516_238to280	1.23799	0.759540903294	ETYTPKPETDEMNEVETAPIPEENHVWLQPRVMRPTKPKKTSAETYTPKPETDEMNEVETAPIPEENHVWLQPRVMRPTKPKKTSAETYTPKPETDEMNEVETAPIPEENHVWLQPRVMRPTKPKKTSAETYTPKPETDEMNEVETAPIPEENHVWLQPRVMRPTKPKKTSAETYTPKPETDEMNEVETAPIPEENHVWLQPRVMRPTKPKKTSAETYTPKPETDEMNEVETAPIPEENHVWLQPRVMRPTKPKKT
HUMAN11849	HUMAN11849_328to384	1.55367	0.953217791694	SQGATQPPAEPPTEPPAQSSTEPPAEPPTAPSAELSAGPPAEPATEPPPSPGHSLQHSQGATQPPAEPPTEPPAQSSTEPPAEPPTAPSAELSAGPPAEPATEPPPSPGHSLQHSQGATQPPAEPPTEPPAQSSTEPPAEPPTAPSAELSAGPPAEPATEPPPSPGHSLQHSQGATQPPAEPPTEPPAQSSTEPPAEPPTAPSAELSAGPPAEPATEPPPSPGHSLQHSQGATQPPAEPPTEPPAQSSTEPPAEPP
HUMAN11905	HUMAN11905_213to242	1.30242	0.799068395983	PPTPIPTPPLEPLAPTEDSALAEQGTSADEPPTPIPTPPLEPLAPTEDSALAEQGTSADEPPTPIPTPPLEPLAPTEDSALAEQGTSADEPPTPIPTPPLEPLAPTEDSALAEQGTSADEPPTPIPTPPLEPLAPTEDSALAEQGTSADEPPTPIPTPPLEPLAPTEDSALAEQGTSADEPPTPIPTPPLEPLAPTEDSALAEQGTSADEPPTPIPTPPLEPLAPTEDSALAEQGTSADEPPTPIPTPPLEPLAPT
HUMAN12362	HUMAN12362_366to423	1.18774	0.72871238452	NDKSTAPIAKPLATRNSESLHQENKPGSVKPTQTIAVKESLTTDLQTRKEKDTPNENRNDKSTAPIAKPLATRNSESLHQENKPGSVKPTQTIAVKESLTTDLQTRKEKDTPNENRNDKSTAPIAKPLATRNSESLHQENKPGSVKPTQTIAVKESLTTDLQTRKEKDTPNENRNDKSTAPIAKPLATRNSESLHQENKPGSVKPTQTIAVKESLTTDLQTRKEKDTPNENRNDKSTAPIAKPLATRNSESLHQEN
HUMAN12852	HUMAN12852_1to40	1.62992	1.0	APKKPEPKKEAAKPAPAPAPAPAPAPAPAPEAPKEPAFDAPKKPEPKKEAAKPAPAPAPAPAPAPAPAPEAPKEPAFDAPKKPEPKKEAAKPAPAPAPAPAPAPAPAPEAPKEPAFDAPKKPEPKKEAAKPAPAPAPAPAPAPAPAPEAPKEPAFDAPKKPEPKKEAAKPAPAPAPAPAPAPAPAPEAPKEPAFDAPKKPEPKKEAAKPAPAPAPAPAPAPAPAPEAPKEPAFDAPKKPEPKKEAAKPAPAPAPAP
HUMAN13009	HUMAN13009_155to196	1.25863	0.772201988157	PSEAEAETARQETAQISSNPPTSVPTAPALSSVIAPKNSTVTPSEAEAETARQETAQISSNPPTSVPTAPALSSVIAPKNSTVTPSEAEAETARQETAQISSNPPTSVPTAPALSSVIAPKNSTVTPSEAEAETARQETAQISSNPPTSVPTAPALSSVIAPKNSTVTPSEAEAETARQETAQISSNPPTSVPTAPALSSVIAPKNSTVTPSEAEAETARQETAQISSNPPTSVPTAPALSSVIAPKNSTVTPSEA
HUMAN14620	HUMAN14620_514to547	1.31278	0.805425268135	QRSGSYHVREESTYLPLTSMQPTEAMGEEPSRAEQRSGSYHVREESTYLPLTSMQPTEAMGEEPSRAEQRSGSYHVREESTYLPLTSMQPTEAMGEEPSRAEQRSGSYHVREESTYLPLTSMQPTEAMGEEPSRAEQRSGSYHVREESTYLPLTSMQPTEAMGEEPSRAEQRSGSYHVREESTYLPLTSMQPTEAMGEEPSRAEQRSGSYHVREESTYLPLTSMQPTEAMGEEPSRAEQRSGSYHVREESTYLPLT
HUMAN15045	HUMAN15045_1to30	1.19406	0.732588338772	ITETAAEPTVPAVPAAEEATEARGREEPAITETAAEPTVPAVPAAEEATEARGREEPAITETAAEPTVPAVPAAEEATEARGREEPAITETAAEPTVPAVPAAEEATEARGREEPAITETAAEPTVPAVPAAEEATEARGREEPAITETAAEPTVPAVPAAEEATEARGREEPAITETAAEPTVPAVPAAEEATEARGREEPAITETAAEPTVPAVPAAEEATEARGREEPAITETAAEPTVPAVPAAEEATEARG
HUMAN15304	HUMAN15304_22to72	1.27953	0.785025293353	PVTRAPPPPEPKAEVEPQPQPEPTPVREEIKPPPPPLPPHPATPPPKMVSVPVTRAPPPPEPKAEVEPQPQPEPTPVREEIKPPPPPLPPHPATPPPKMVSVPVTRAPPPPEPKAEVEPQPQPEPTPVREEIKPPPPPLPPHPATPPPKMVSVPVTRAPPPPEPKAEVEPQPQPEPTPVREEIKPPPPPLPPHPATPPPKMVSVPVTRAPPPPEPKAEVEPQPQPEPTPVREEIKPPPPPLPPHPATPPPKMVSVP
HUMAN15947	HUMAN15947_255to287	1.18381	0.726296998368	KMIKEEKPSPNIVTPGEATTESSISLQPLQPEKKMIKEEKPSPNIVTPGEATTESSISLQPLQPEKKMIKEEKPSPNIVTPGEATTESSISLQPLQPEKKMIKEEKPSPNIVTPGEATTESSISLQPLQPEKKMIKEEKPSPNIVTPGEATTESSISLQPLQPEKKMIKEEKPSPNIVTPGEATTESSISLQPLQPEKKMIKEEKPSPNIVTPGEATTESSISLQPLQPEKKMIKEEKPSPNIVTPGEATTESSIS
HUMAN16078	HUMAN16078_1to49	1.19971	0.736055377838	PEAKPAAKKAPKGKDAPKGAPKEAPPKEAPAEAPKEAPPEDQSPTAEEPEAKPAAKKAPKGKDAPKGAPKEAPPKEAPAEAPKEAPPEDQSPTAEEPEAKPAAKKAPKGKDAPKGAPKEAPPKEAPAEAPKEAPPEDQSPTAEEPEAKPAAKKAPKGKDAPKGAPKEAPPKEAPAEAPKEAPPEDQSPTAEEPEAKPAAKKAPKGKDAPKGAPKEAPPKEAPAEAPKEAPPEDQSPTAEEPEAKPAAKKAPKGKDA
HUMAN16133	HUMAN16133_807to867	1.16018	0.711802706725	GKTPEKKKHPSTLVPVVTPSEKKMHSVTPVEISWPLDLKVPLEDHSSTRAYQAQTPVQLSLGKTPEKKKHPSTLVPVVTPSEKKMHSVTPVEISWPLDLKVPLEDHSSTRAYQAQTPVQLSLGKTPEKKKHPSTLVPVVTPSEKKMHSVTPVEISWPLDLKVPLEDHSSTRAYQAQTPVQLSLGKTPEKKKHPSTLVPVVTPSEKKMHSVTPVEISWPLDLKVPLEDHSSTRAYQAQTPVQLSLGKTPEKKKHPST
HUMAN17206	HUMAN17206_1to31	1.16214	0.71300421963	AQTNSFFMLISSLMFLSLSQGQESQTELPNAQTNSFFMLISSLMFLSLSQGQESQTELPNAQTNSFFMLISSLMFLSLSQGQESQTELPNAQTNSFFMLISSLMFLSLSQGQESQTELPNAQTNSFFMLISSLMFLSLSQGQESQTELPNAQTNSFFMLISSLMFLSLSQGQESQTELPNAQTNSFFMLISSLMFLSLSQGQESQTELPNAQTNSFFMLISSLMFLSLSQGQESQTELPNAQTNSFFMLISSLMFL
HUMAN17207	HUMAN17207_1to30	1.21704	0.746687611472	AQTSSYFMLISCLMFLSQSQGQEAQTELPAQTSSYFMLISCLMFLSQSQGQEAQTELPAQTSSYFMLISCLMFLSQSQGQEAQTELPAQTSSYFMLISCLMFLSQSQGQEAQTELPAQTSSYFMLISCLMFLSQSQGQEAQTELPAQTSSYFMLISCLMFLSQSQGQEAQTELPAQTSSYFMLISCLMFLSQSQGQEAQTELPAQTSSYFMLISCLMFLSQSQGQEAQTELPAQTSSYFMLISCLMFLSQSQGQEA
HUMAN17821	HUMAN17821_1to52	1.15959	0.71143986855	AEPSGSPVHVQLPQQAAPVTAAAAAAPAAATAAPAPAAPAAPAPAPAPAAQAEPSGSPVHVQLPQQAAPVTAAAAAAPAAATAAPAPAAPAAPAPAPAPAAQAEPSGSPVHVQLPQQAAPVTAAAAAAPAAATAAPAPAAPAAPAPAPAPAAQAEPSGSPVHVQLPQQAAPVTAAAAAAPAAATAAPAPAAPAAPAPAPAPAAQAEPSGSPVHVQLPQQAAPVTAAAAAAPAAATAAPAPAAPAAPAPAPAPAAQA
HUMAN18070	HUMAN18070_13to46	1.20302	0.738087374007	QVESLRPEKQSETSIHQYLVDEPTLSWSRPSTRAQVESLRPEKQSETSIHQYLVDEPTLSWSRPSTRAQVESLRPEKQSETSIHQYLVDEPTLSWSRPSTRAQVESLRPEKQSETSIHQYLVDEPTLSWSRPSTRAQVESLRPEKQSETSIHQYLVDEPTLSWSRPSTRAQVESLRPEKQSETSIHQYLVDEPTLSWSRPSTRAQVESLRPEKQSETSIHQYLVDEPTLSWSRPSTRAQVESLRPEKQSETSIHQY
HUMAN18157	HUMAN18157_1to37	1.27012	0.779251770783	APKKDVKKPVAAAAAAPAPAPAPAPAPAPAKPKEEKAPKKDVKKPVAAAAAAPAPAPAPAPAPAPAKPKEEKAPKKDVKKPVAAAAAAPAPAPAPAPAPAPAKPKEEKAPKKDVKKPVAAAAAAPAPAPAPAPAPAPAKPKEEKAPKKDVKKPVAAAAAAPAPAPAPAPAPAPAKPKEEKAPKKDVKKPVAAAAAAPAPAPAPAPAPAPAKPKEEKAPKKDVKKPVAAAAAAPAPAPAPAPAPAPAKPKEEKAPKK
HUMAN18438	HUMAN18438_2845to2994	1.43181	0.878454989562	TKNLVKFGHKQVNVPNNVTSSPTSNPVTTTKPVTTTKPVTTTTKPVTTTTKPVTIINQPSVKPAAAKPAPAKPVAAKPVATKMATVRPPVAVKPATAAKPVAAKPAAVRPPAAAAAKPVATKPEVPRPQAAKPAATKPATTKPMVKMSRETKNLVKFGHKQVNVPNNVTSSPTSNPVTTTKPVTTTKPVTTTTKPVTTTTKPVTIINQPSVKPAAAKPAPAKPVAAKPVATKMATVRPPVAVKPATAAKPVAAKPA
HUMAN18556	HUMAN18556_65to99	1.174	0.720278243708	KITKPPRPKPATLALTLQDYVTIIENFPSLKTQSTKITKPPRPKPATLALTLQDYVTIIENFPSLKTQSTKITKPPRPKPATLALTLQDYVTIIENFPSLKTQSTKITKPPRPKPATLALTLQDYVTIIENFPSLKTQSTKITKPPRPKPATLALTLQDYVTIIENFPSLKTQSTKITKPPRPKPATLALTLQDYVTIIENFPSLKTQSTKITKPPRPKPATLALTLQDYVTIIENFPSLKTQSTKITKPPRPKPA
HUMAN20812	HUMAN20812_2311to2388	1.20314	0.738160731533	PYSQTTPPIVQSYAQPSLQYIQGQQIFTAHPQGVVVQPAAAVTTIVAPGQPQPLQPSEMVVTNNLLDLPPPSPPKPKTPYSQTTPPIVQSYAQPSLQYIQGQQIFTAHPQGVVVQPAAAVTTIVAPGQPQPLQPSEMVVTNNLLDLPPPSPPKPKTPYSQTTPPIVQSYAQPSLQYIQGQQIFTAHPQGVVVQPAAAVTTIVAPGQPQPLQPSEMVVTNNLLDLPPPSPPKPKTPYSQTTPPIVQSYAQPSLQYIQ
HUMAN20885	HUMAN20885_85to241	1.44819	0.888502045161	QPQTQQEQQIQVQQPQQVQVQVQVQQSPQQVSAQLSPQLTVHQPTEQPIQVQVQIQGQAPQSAAPSIQTPSLQSPSPSQLQAAQIQVQHVQAAQQIQAAEIPEEHIPHQQIQAQLVAGQSLAGGQQIQIQTVGALSPPPSQQGSPREGERRVGTASVQPQTQQEQQIQVQQPQQVQVQVQVQQSPQQVSAQLSPQLTVHQPTEQPIQVQVQIQGQAPQSAAPSIQTPSLQSPSPSQLQAAQIQVQHVQAAQQIQAA
HUMAN21007	HUMAN21007_1018to1105	1.15334	0.707603189465	GTGGSPQGSFADGQPAERRASNDQRPQEVPAEALAPAPAEVPAPAPAAASASGPAKTPAPAEASTSALVPEETPVEAPAPPPAEAPAQGTGGSPQGSFADGQPAERRASNDQRPQEVPAEALAPAPAEVPAPAPAAASASGPAKTPAPAEASTSALVPEETPVEAPAPPPAEAPAQGTGGSPQGSFADGQPAERRASNDQRPQEVPAEALAPAPAEVPAPAPAAASASGPAKTPAPAEASTSALVPEETPVEAPAP
HUMAN21241	HUMAN21241_682to733	1.25483	0.769874514016	TCSFPAGVAVAEEMKLKSVSQPSNTDAAKPTYTFLQKQSSGCYSLSITSNPDTCSFPAGVAVAEEMKLKSVSQPSNTDAAKPTYTFLQKQSSGCYSLSITSNPDTCSFPAGVAVAEEMKLKSVSQPSNTDAAKPTYTFLQKQSSGCYSLSITSNPDTCSFPAGVAVAEEMKLKSVSQPSNTDAAKPTYTFLQKQSSGCYSLSITSNPDTCSFPAGVAVAEEMKLKSVSQPSNTDAAKPTYTFLQKQSSGCYSLSIT
HUMAN21380	HUMAN21380_1to38	1.19685	0.734300940805	NPFQKNESKETLFSPVSIEEVPPRPPSPPKKPSPTICNPFQKNESKETLFSPVSIEEVPPRPPSPPKKPSPTICNPFQKNESKETLFSPVSIEEVPPRPPSPPKKPSPTICNPFQKNESKETLFSPVSIEEVPPRPPSPPKKPSPTICNPFQKNESKETLFSPVSIEEVPPRPPSPPKKPSPTICNPFQKNESKETLFSPVSIEEVPPRPPSPPKKPSPTICNPFQKNESKETLFSPVSIEEVPPRPPSPPKKPSP
HUMAN21949	HUMAN21949_104to146	1.14243	0.700911052207	EAAVSPTVGIHLQTQTPDLYPVPAPCFGPLGSPPPYEEIVKTTEAAVSPTVGIHLQTQTPDLYPVPAPCFGPLGSPPPYEEIVKTTEAAVSPTVGIHLQTQTPDLYPVPAPCFGPLGSPPPYEEIVKTTEAAVSPTVGIHLQTQTPDLYPVPAPCFGPLGSPPPYEEIVKTTEAAVSPTVGIHLQTQTPDLYPVPAPCFGPLGSPPPYEEIVKTTEAAVSPTVGIHLQTQTPDLYPVPAPCFGPLGSPPPYEEIVK
HUMAN22040	HUMAN22040_236to268	1.1469	0.703651537268	NPGAVQCPVTQKPRLTRTAVPSFLTKREQSDVKNPGAVQCPVTQKPRLTRTAVPSFLTKREQSDVKNPGAVQCPVTQKPRLTRTAVPSFLTKREQSDVKNPGAVQCPVTQKPRLTRTAVPSFLTKREQSDVKNPGAVQCPVTQKPRLTRTAVPSFLTKREQSDVKNPGAVQCPVTQKPRLTRTAVPSFLTKREQSDVKNPGAVQCPVTQKPRLTRTAVPSFLTKREQSDVKNPGAVQCPVTQKPRLTRTAVPSFLT
HUMAN22689	HUMAN22689_268to303	1.27998	0.785299780688	TIIASVRNICSKKQKKSAFGSSVPRTFFSVQKEACATIIASVRNICSKKQKKSAFGSSVPRTFFSVQKEACATIIASVRNICSKKQKKSAFGSSVPRTFFSVQKEACATIIASVRNICSKKQKKSAFGSSVPRTFFSVQKEACATIIASVRNICSKKQKKSAFGSSVPRTFFSVQKEACATIIASVRNICSKKQKKSAFGSSVPRTFFSVQKEACATIIASVRNICSKKQKKSAFGSSVPRTFFSVQKEACATIIA
HUMAN22749	HUMAN22749_2337to2379	1.1958	0.733656520899	EKNEKLFKNYQTLKTSLASGAQVNPTTQDNKNPHVTSRATQLTEKNEKLFKNYQTLKTSLASGAQVNPTTQDNKNPHVTSRATQLTEKNEKLFKNYQTLKTSLASGAQVNPTTQDNKNPHVTSRATQLTEKNEKLFKNYQTLKTSLASGAQVNPTTQDNKNPHVTSRATQLTEKNEKLFKNYQTLKTSLASGAQVNPTTQDNKNPHVTSRATQLTEKNEKLFKNYQTLKTSLASGAQVNPTTQDNKNPHVTSRATQ
HUMAN22840	HUMAN22840_2929to2969	1.48176	0.90909817636	QPSTAPQPVKEDIATPLPSEKTPTSVNQTPVETNEFPQLPEQPSTAPQPVKEDIATPLPSEKTPTSVNQTPVETNEFPQLPEQPSTAPQPVKEDIATPLPSEKTPTSVNQTPVETNEFPQLPEQPSTAPQPVKEDIATPLPSEKTPTSVNQTPVETNEFPQLPEQPSTAPQPVKEDIATPLPSEKTPTSVNQTPVETNEFPQLPEQPSTAPQPVKEDIATPLPSEKTPTSVNQTPVETNEFPQLPEQPSTAPQPVK
HUMAN23063	HUMAN23063_699to820	1.37677	0.844687415754	KKSKPIKKQQDVQTPSAKEEEKIQRRPHELPPQSQPWVMPSQSQPPVTPSQSHPQVMPSQSQPPVTPSQSQPRVMPSQSQPPVMPSQSHPQLTPSQSQPPVTPSQRQPQLMPSQSQPPVTPSKKSKPIKKQQDVQTPSAKEEEKIQRRPHELPPQSQPWVMPSQSQPPVTPSQSHPQVMPSQSQPPVTPSQSQPRVMPSQSQPPVMPSQSHPQLTPSQSQPPVTPSQRQPQLMPSQSQPPVTPSKKSKPIKKQQDV
HUMAN25274	HUMAN25274_111to217	1.14556	0.702832463551	RQLQAKGSGKALAQDVATQKAETQRSSIEVREAGTQRSVEVREAGTQRSVEVQEVGTQGSPVEVQEAGTQQSLQAANKSGTQRSPEAASKAVTQRFREDARDPVTRLRQLQAKGSGKALAQDVATQKAETQRSSIEVREAGTQRSVEVREAGTQRSVEVQEVGTQGSPVEVQEAGTQQSLQAANKSGTQRSPEAASKAVTQRFREDARDPVTRLRQLQAKGSGKALAQDVATQKAETQRSSIEVREAGTQRSVEVR
HUMAN25400	HUMAN25400_249to283	1.2283	0.753595213608	EMATILSKMPKPKPPPNSEGEQGPNGSQNSSYSQSEMATILSKMPKPKPPPNSEGEQGPNGSQNSSYSQSEMATILSKMPKPKPPPNSEGEQGPNGSQNSSYSQSEMATILSKMPKPKPPPNSEGEQGPNGSQNSSYSQSEMATILSKMPKPKPPPNSEGEQGPNGSQNSSYSQSEMATILSKMPKPKPPPNSEGEQGPNGSQNSSYSQSEMATILSKMPKPKPPPNSEGEQGPNGSQNSSYSQSEMATILSKMPK
HUMAN25674	HUMAN25674_373to404	1.27134	0.780001290156	DLGTLCQATVNSPSTTPPTVTTNMPVTNRIDKDLGTLCQATVNSPSTTPPTVTTNMPVTNRIDKDLGTLCQATVNSPSTTPPTVTTNMPVTNRIDKDLGTLCQATVNSPSTTPPTVTTNMPVTNRIDKDLGTLCQATVNSPSTTPPTVTTNMPVTNRIDKDLGTLCQATVNSPSTTPPTVTTNMPVTNRIDKDLGTLCQATVNSPSTTPPTVTTNMPVTNRIDKDLGTLCQATVNSPSTTPPTVTTNMPVTNRIDK
HUMAN25688	HUMAN25688_2186to2224	1.28715	0.789701524827	IQEPSSVSQTRIAAHPNVQKVVLVSSASDIPVQSHRTSEIQEPSSVSQTRIAAHPNVQKVVLVSSASDIPVQSHRTSEIQEPSSVSQTRIAAHPNVQKVVLVSSASDIPVQSHRTSEIQEPSSVSQTRIAAHPNVQKVVLVSSASDIPVQSHRTSEIQEPSSVSQTRIAAHPNVQKVVLVSSASDIPVQSHRTSEIQEPSSVSQTRIAAHPNVQKVVLVSSASDIPVQSHRTSEIQEPSSVSQTRIAAHPNVQKVV
HUMAN26043	HUMAN26043_203to253	1.19144	0.730981640725	NNQAILTAANRTASGNILAQNLANQTVPVQIRPGVSIPLQLQTLPGTQAQVNNQAILTAANRTASGNILAQNLANQTVPVQIRPGVSIPLQLQTLPGTQAQVNNQAILTAANRTASGNILAQNLANQTVPVQIRPGVSIPLQLQTLPGTQAQVNNQAILTAANRTASGNILAQNLANQTVPVQIRPGVSIPLQLQTLPGTQAQVNNQAILTAANRTASGNILAQNLANQTVPVQIRPGVSIPLQLQTLPGTQAQVN
HUMAN26481	HUMAN26481_1013to1128	1.16701	0.715990448748	NSPTSAPSSEKQSPMAQQSPLAQQSPLAQPSPATPNSPIAQPAPPQPLQLQGHENSYRSEVKARQDVKPDIRQPPFTDYRQPPLDYRQPPGGDYQQPPPLDYRQPPLLDYRQHSPDNSPTSAPSSEKQSPMAQQSPLAQQSPLAQPSPATPNSPIAQPAPPQPLQLQGHENSYRSEVKARQDVKPDIRQPPFTDYRQPPLDYRQPPGGDYQQPPPLDYRQPPLLDYRQHSPDNSPTSAPSSEKQSPMAQQSPLAQQ
HUMAN26709	HUMAN26709_540to982	1.3613	0.835195259012	PELPPVSPVSSTGPSETTGLTENPTISTKKPTVSIEKPSVTTEKPTVPKEKPTIPTEKPTISTEKPTIPSEKPNMPSEKPTIPSEKPTILTEKPTIPSEKPTIPSEKPTISTEKPTVPTEEPTTPTEEEKPTIPTEKPTISPEKLTIPTEKLTIPTEKPTIPIEETTISTEKLTIPTEKPTISPEKPTISTEKPTIPTEKPTIPTEETTISTEKLTIPTEKPTISPEKLTIPTEKPTISTEKPTIPTEKLTIPTEK
HUMAN28073	HUMAN28073_362to394	1.16093	0.712262526035	PLPTPSQEKSQTELPDEKIGKKRKRKDDGENAKPLPTPSQEKSQTELPDEKIGKKRKRKDDGENAKPLPTPSQEKSQTELPDEKIGKKRKRKDDGENAKPLPTPSQEKSQTELPDEKIGKKRKRKDDGENAKPLPTPSQEKSQTELPDEKIGKKRKRKDDGENAKPLPTPSQEKSQTELPDEKIGKKRKRKDDGENAKPLPTPSQEKSQTELPDEKIGKKRKRKDDGENAKPLPTPSQEKSQTELPDEKIGKKRKR
HUMAN28462	HUMAN28462_1to35	1.34211	0.823422582796	QTSETGSDTGSTVTLQTSVASQAAVPTQVVQQVPQTSETGSDTGSTVTLQTSVASQAAVPTQVVQQVPQTSETGSDTGSTVTLQTSVASQAAVPTQVVQQVPQTSETGSDTGSTVTLQTSVASQAAVPTQVVQQVPQTSETGSDTGSTVTLQTSVASQAAVPTQVVQQVPQTSETGSDTGSTVTLQTSVASQAAVPTQVVQQVPQTSETGSDTGSTVTLQTSVASQAAVPTQVVQQVPQTSETGSDTGSTVTLQTS
HUMAN28498	HUMAN28498_1to40	1.27086	0.77970983478	GSRLSQPFESYITAPPGTAAAPAKPAPPATPGAPTSPAEGSRLSQPFESYITAPPGTAAAPAKPAPPATPGAPTSPAEGSRLSQPFESYITAPPGTAAAPAKPAPPATPGAPTSPAEGSRLSQPFESYITAPPGTAAAPAKPAPPATPGAPTSPAEGSRLSQPFESYITAPPGTAAAPAKPAPPATPGAPTSPAEGSRLSQPFESYITAPPGTAAAPAKPAPPATPGAPTSPAEGSRLSQPFESYITAPPGTAAAP
HUMAN28928	HUMAN28928_412to447	1.21295	0.74417458594	KIQKDAGQAHGDNDIKAMVEQEYLQVEESIAESANTKIQKDAGQAHGDNDIKAMVEQEYLQVEESIAESANTKIQKDAGQAHGDNDIKAMVEQEYLQVEESIAESANTKIQKDAGQAHGDNDIKAMVEQEYLQVEESIAESANTKIQKDAGQAHGDNDIKAMVEQEYLQVEESIAESANTKIQKDAGQAHGDNDIKAMVEQEYLQVEESIAESANTKIQKDAGQAHGDNDIKAMVEQEYLQVEESIAESANTKIQK
HUMAN29187	HUMAN29187_636to669	1.3915	0.853723556367	QPELKPPMGEVVTPTAPQEPPESVRPSAPPAELEQPELKPPMGEVVTPTAPQEPPESVRPSAPPAELEQPELKPPMGEVVTPTAPQEPPESVRPSAPPAELEQPELKPPMGEVVTPTAPQEPPESVRPSAPPAELEQPELKPPMGEVVTPTAPQEPPESVRPSAPPAELEQPELKPPMGEVVTPTAPQEPPESVRPSAPPAELEQPELKPPMGEVVTPTAPQEPPESVRPSAPPAELEQPELKPPMGEVVTPTAPQ
HUMAN29379	HUMAN29379_1to30	1.50352	0.922450635797	ATEEKKPETEAARAQPTPSSSATQSKPTPATEEKKPETEAARAQPTPSSSATQSKPTPATEEKKPETEAARAQPTPSSSATQSKPTPATEEKKPETEAARAQPTPSSSATQSKPTPATEEKKPETEAARAQPTPSSSATQSKPTPATEEKKPETEAARAQPTPSSSATQSKPTPATEEKKPETEAARAQPTPSSSATQSKPTPATEEKKPETEAARAQPTPSSSATQSKPTPATEEKKPETEAARAQPTPSSSATQ
HUMAN30277	HUMAN30277_1to31	1.18942	0.729741949725	SETQNSTSQKAMDEDNKAASQTMPNTQDKNSETQNSTSQKAMDEDNKAASQTMPNTQDKNSETQNSTSQKAMDEDNKAASQTMPNTQDKNSETQNSTSQKAMDEDNKAASQTMPNTQDKNSETQNSTSQKAMDEDNKAASQTMPNTQDKNSETQNSTSQKAMDEDNKAASQTMPNTQDKNSETQNSTSQKAMDEDNKAASQTMPNTQDKNSETQNSTSQKAMDEDNKAASQTMPNTQDKNSETQNSTSQKAMDEDN
HUMAN30307	HUMAN30307_855to893	1.41484	0.868044510685	KRMKLTKNTQNFKPAPATNTQNYATYREGYNVYGTESVKKRMKLTKNTQNFKPAPATNTQNYATYREGYNVYGTESVKKRMKLTKNTQNFKPAPATNTQNYATYREGYNVYGTESVKKRMKLTKNTQNFKPAPATNTQNYATYREGYNVYGTESVKKRMKLTKNTQNFKPAPATNTQNYATYREGYNVYGTESVKKRMKLTKNTQNFKPAPATNTQNYATYREGYNVYGTESVKKRMKLTKNTQNFKPAPATNTQN
