## Supplementary File 5 for "Discovering molecular features of intrinsically disordered regions by using evolution for contrastive learning": filter_160_idr_activations.txt

HUMAN24850	HUMAN24850_7to39	1.00976	0.719467606651	MLGLCGQRLPAAWVLLLLPFLPLLLLAAPAPHMLGLCGQRLPAAWVLLLLPFLPLLLLAAPAPHMLGLCGQRLPAAWVLLLLPFLPLLLLAAPAPHMLGLCGQRLPAAWVLLLLPFLPLLLLAAPAPHMLGLCGQRLPAAWVLLLLPFLPLLLLAAPAPHMLGLCGQRLPAAWVLLLLPFLPLLLLAAPAPHMLGLCGQRLPAAWVLLLLPFLPLLLLAAPAPHMLGLCGQRLPAAWVLLLLPFLPLLLLAAPAPH
HUMAN01846	HUMAN01846_1to35	1.07743	0.767685048733	ALPALGLDPWSLLGLFLFQLLQLLLPTTTAGGGGALPALGLDPWSLLGLFLFQLLQLLLPTTTAGGGGALPALGLDPWSLLGLFLFQLLQLLLPTTTAGGGGALPALGLDPWSLLGLFLFQLLQLLLPTTTAGGGGALPALGLDPWSLLGLFLFQLLQLLLPTTTAGGGGALPALGLDPWSLLGLFLFQLLQLLLPTTTAGGGGALPALGLDPWSLLGLFLFQLLQLLLPTTTAGGGGALPALGLDPWSLLGLFLF
HUMAN03437	HUMAN03437_1to38	1.0354	0.737736054191	GLPALLASALCTFVLPLLLFLAAIKLWDLYCVSGRDRGLPALLASALCTFVLPLLLFLAAIKLWDLYCVSGRDRGLPALLASALCTFVLPLLLFLAAIKLWDLYCVSGRDRGLPALLASALCTFVLPLLLFLAAIKLWDLYCVSGRDRGLPALLASALCTFVLPLLLFLAAIKLWDLYCVSGRDRGLPALLASALCTFVLPLLLFLAAIKLWDLYCVSGRDRGLPALLASALCTFVLPLLLFLAAIKLWDLYCVSG
HUMAN04268	HUMAN04268_1to40	1.09149	0.777698851209	MFPGLLAPPAGYPSLLRPTPTLTLPQSLQSAFSGHSSFLMFPGLLAPPAGYPSLLRPTPTLTLPQSLQSAFSGHSSFLMFPGLLAPPAGYPSLLRPTPTLTLPQSLQSAFSGHSSFLMFPGLLAPPAGYPSLLRPTPTLTLPQSLQSAFSGHSSFLMFPGLLAPPAGYPSLLRPTPTLTLPQSLQSAFSGHSSFLMFPGLLAPPAGYPSLLRPTPTLTLPQSLQSAFSGHSSFLMFPGLLAPPAGYPSLLRPTPTL
HUMAN04952	HUMAN04952_1to53	1.03476	0.737284437177	QMSYAIRCAFYQLLLAALMLVAMLQLLYLSLLSGLHGQEEQDQYFEFFPPSPQMSYAIRCAFYQLLLAALMLVAMLQLLYLSLLSGLHGQEEQDQYFEFFPPSPQMSYAIRCAFYQLLLAALMLVAMLQLLYLSLLSGLHGQEEQDQYFEFFPPSPQMSYAIRCAFYQLLLAALMLVAMLQLLYLSLLSGLHGQEEQDQYFEFFPPSPQMSYAIRCAFYQLLLAALMLVAMLQLLYLSLLSGLHGQEEQDQYFEFF
HUMAN07175	HUMAN07175_1to33	1.04235	0.742690251205	AAAVPRAAFLSPLLPLLLGFLLLSAPHGGSGLAAAVPRAAFLSPLLPLLLGFLLLSAPHGGSGLAAAVPRAAFLSPLLPLLLGFLLLSAPHGGSGLAAAVPRAAFLSPLLPLLLGFLLLSAPHGGSGLAAAVPRAAFLSPLLPLLLGFLLLSAPHGGSGLAAAVPRAAFLSPLLPLLLGFLLLSAPHGGSGLAAAVPRAAFLSPLLPLLLGFLLLSAPHGGSGLAAAVPRAAFLSPLLPLLLGFLLLSAPHGGSGL
HUMAN10233	HUMAN10233_1to34	1.33049	0.947992610367	LLLAPQMLSLLLLALPVLASPAYVAPAPGQALQLLLAPQMLSLLLLALPVLASPAYVAPAPGQALQLLLAPQMLSLLLLALPVLASPAYVAPAPGQALQLLLAPQMLSLLLLALPVLASPAYVAPAPGQALQLLLAPQMLSLLLLALPVLASPAYVAPAPGQALQLLLAPQMLSLLLLALPVLASPAYVAPAPGQALQLLLAPQMLSLLLLALPVLASPAYVAPAPGQALQLLLAPQMLSLLLLALPVLASPAYVA
HUMAN10546	HUMAN10546_1to39	0.986113	0.702619582528	GPLPVCLPIMLLLLLPSLLLLLLLPGPGSGEASRILRVGPLPVCLPIMLLLLLPSLLLLLLLPGPGSGEASRILRVGPLPVCLPIMLLLLLPSLLLLLLLPGPGSGEASRILRVGPLPVCLPIMLLLLLPSLLLLLLLPGPGSGEASRILRVGPLPVCLPIMLLLLLPSLLLLLLLPGPGSGEASRILRVGPLPVCLPIMLLLLLPSLLLLLLLPGPGSGEASRILRVGPLPVCLPIMLLLLLPSLLLLLLLPGPG
HUMAN11584	HUMAN11584_1to40	1.12361	0.800586838808	EPHVLGAVLYWLLLPCALLAACLLRFSGLSLVYLLFLLLEPHVLGAVLYWLLLPCALLAACLLRFSGLSLVYLLFLLLEPHVLGAVLYWLLLPCALLAACLLRFSGLSLVYLLFLLLEPHVLGAVLYWLLLPCALLAACLLRFSGLSLVYLLFLLLEPHVLGAVLYWLLLPCALLAACLLRFSGLSLVYLLFLLLEPHVLGAVLYWLLLPCALLAACLLRFSGLSLVYLLFLLLEPHVLGAVLYWLLLPCALLAAC
HUMAN12546	HUMAN12546_1to36	1.02689	0.731670524282	RMTSSSFVSYCTPGLCQFMAMLPTAGHLLPLLLVIRMTSSSFVSYCTPGLCQFMAMLPTAGHLLPLLLVIRMTSSSFVSYCTPGLCQFMAMLPTAGHLLPLLLVIRMTSSSFVSYCTPGLCQFMAMLPTAGHLLPLLLVIRMTSSSFVSYCTPGLCQFMAMLPTAGHLLPLLLVIRMTSSSFVSYCTPGLCQFMAMLPTAGHLLPLLLVIRMTSSSFVSYCTPGLCQFMAMLPTAGHLLPLLLVIRMTSSSFVSYC
HUMAN13226	HUMAN13226_1to32	1.16829	0.832425710828	GWLFLKVLLAGVSFSGFLYPLVDFCISGKTRGWLFLKVLLAGVSFSGFLYPLVDFCISGKTRGWLFLKVLLAGVSFSGFLYPLVDFCISGKTRGWLFLKVLLAGVSFSGFLYPLVDFCISGKTRGWLFLKVLLAGVSFSGFLYPLVDFCISGKTRGWLFLKVLLAGVSFSGFLYPLVDFCISGKTRGWLFLKVLLAGVSFSGFLYPLVDFCISGKTRGWLFLKVLLAGVSFSGFLYPLVDFCISGKTRGWLFLKVL
HUMAN15340	HUMAN15340_1to41	1.06725	0.760428004162	IHLGHILFLLLLPVAAAQTTPGERSSLPAFYPGTSGSCSGIHLGHILFLLLLPVAAAQTTPGERSSLPAFYPGTSGSCSGIHLGHILFLLLLPVAAAQTTPGERSSLPAFYPGTSGSCSGIHLGHILFLLLLPVAAAQTTPGERSSLPAFYPGTSGSCSGIHLGHILFLLLLPVAAAQTTPGERSSLPAFYPGTSGSCSGIHLGHILFLLLLPVAAAQTTPGERSSLPAFYPGTSGSCSGIHLGHILFLLLLPVAA
HUMAN17071	HUMAN17071_194to234	1.06621	0.759689890217	GDMSKSAVDGTAENPFLDNPDAFYYFPDSGFFCEENSSDDDGDMSKSAVDGTAENPFLDNPDAFYYFPDSGFFCEENSSDDDGDMSKSAVDGTAENPFLDNPDAFYYFPDSGFFCEENSSDDDGDMSKSAVDGTAENPFLDNPDAFYYFPDSGFFCEENSSDDDGDMSKSAVDGTAENPFLDNPDAFYYFPDSGFFCEENSSDDDGDMSKSAVDGTAENPFLDNPDAFYYFPDSGFFCEENSSDDDGDMSKSAVDG
HUMAN17521	HUMAN17521_1to38	1.06681	0.760118234132	AEVPELASEMMAYYSGNEDDLFFEADGPKQMKCSFQDAEVPELASEMMAYYSGNEDDLFFEADGPKQMKCSFQDAEVPELASEMMAYYSGNEDDLFFEADGPKQMKCSFQDAEVPELASEMMAYYSGNEDDLFFEADGPKQMKCSFQDAEVPELASEMMAYYSGNEDDLFFEADGPKQMKCSFQDAEVPELASEMMAYYSGNEDDLFFEADGPKQMKCSFQDAEVPELASEMMAYYSGNEDDLFFEADGPKQMKCS
HUMAN20931	HUMAN20931_704to741	0.991217	0.706256046546	AALFPPLSMSAPPPPGAGPPTPPYQELAQLLAQPEVGLAALFPPLSMSAPPPPGAGPPTPPYQELAQLLAQPEVGLAALFPPLSMSAPPPPGAGPPTPPYQELAQLLAQPEVGLAALFPPLSMSAPPPPGAGPPTPPYQELAQLLAQPEVGLAALFPPLSMSAPPPPGAGPPTPPYQELAQLLAQPEVGLAALFPPLSMSAPPPPGAGPPTPPYQELAQLLAQPEVGLAALFPPLSMSAPPPPGAGPPTPPYQELA
HUMAN22963	HUMAN22963_1to35	1.26498	0.901316713737	LQGPGSLLLLFLASHCCLGSARGLFLFGQPDFSYLQGPGSLLLLFLASHCCLGSARGLFLFGQPDFSYLQGPGSLLLLFLASHCCLGSARGLFLFGQPDFSYLQGPGSLLLLFLASHCCLGSARGLFLFGQPDFSYLQGPGSLLLLFLASHCCLGSARGLFLFGQPDFSYLQGPGSLLLLFLASHCCLGSARGLFLFGQPDFSYLQGPGSLLLLFLASHCCLGSARGLFLFGQPDFSYLQGPGSLLLLFLASHCCL
HUMAN23128	HUMAN23128_79to117	0.983112	0.7004809632	GEFSQPILEEDSLFESLEYLKKGSEQQLSQKVFEASSLEGEFSQPILEEDSLFESLEYLKKGSEQQLSQKVFEASSLEGEFSQPILEEDSLFESLEYLKKGSEQQLSQKVFEASSLEGEFSQPILEEDSLFESLEYLKKGSEQQLSQKVFEASSLEGEFSQPILEEDSLFESLEYLKKGSEQQLSQKVFEASSLEGEFSQPILEEDSLFESLEYLKKGSEQQLSQKVFEASSLEGEFSQPILEEDSLFESLEYLKK
HUMAN23860	HUMAN23860_1to30	1.02327	0.7290949398	VRPLNPRPLPPVVLMLLLLLPPSPLPLAAVRPLNPRPLPPVVLMLLLLLPPSPLPLAAVRPLNPRPLPPVVLMLLLLLPPSPLPLAAVRPLNPRPLPPVVLMLLLLLPPSPLPLAAVRPLNPRPLPPVVLMLLLLLPPSPLPLAAVRPLNPRPLPPVVLMLLLLLPPSPLPLAAVRPLNPRPLPPVVLMLLLLLPPSPLPLAAVRPLNPRPLPPVVLMLLLLLPPSPLPLAAVRPLNPRPLPPVVLMLLLLLPPSP
HUMAN25699	HUMAN25699_1to33	1.14927	0.818867857219	VGLLLFFFPAIFLEVSLLPRSPGRKVLLAGASVGLLLFFFPAIFLEVSLLPRSPGRKVLLAGASVGLLLFFFPAIFLEVSLLPRSPGRKVLLAGASVGLLLFFFPAIFLEVSLLPRSPGRKVLLAGASVGLLLFFFPAIFLEVSLLPRSPGRKVLLAGASVGLLLFFFPAIFLEVSLLPRSPGRKVLLAGASVGLLLFFFPAIFLEVSLLPRSPGRKVLLAGASVGLLLFFFPAIFLEVSLLPRSPGRKVLLAGAS
HUMAN25754	HUMAN25754_16to46	1.40348	1.0	LAVLQRDRIKLLFFDILVFLSVFLLFLLFLVLAVLQRDRIKLLFFDILVFLSVFLLFLLFLVLAVLQRDRIKLLFFDILVFLSVFLLFLLFLVLAVLQRDRIKLLFFDILVFLSVFLLFLLFLVLAVLQRDRIKLLFFDILVFLSVFLLFLLFLVLAVLQRDRIKLLFFDILVFLSVFLLFLLFLVLAVLQRDRIKLLFFDILVFLSVFLLFLLFLVLAVLQRDRIKLLFFDILVFLSVFLLFLLFLVLAVLQRDR
HUMAN26664	HUMAN26664_1to32	1.02689	0.731674431444	GPVRLGILLFLFLAVHEAWAGMLKEEDDDTEGPVRLGILLFLFLAVHEAWAGMLKEEDDDTEGPVRLGILLFLFLAVHEAWAGMLKEEDDDTEGPVRLGILLFLFLAVHEAWAGMLKEEDDDTEGPVRLGILLFLFLAVHEAWAGMLKEEDDDTEGPVRLGILLFLFLAVHEAWAGMLKEEDDDTEGPVRLGILLFLFLAVHEAWAGMLKEEDDDTEGPVRLGILLFLFLAVHEAWAGMLKEEDDDTEGPVRLGIL
HUMAN27178	HUMAN27178_745to777	1.1708	0.834211453932	PPHAPFAMRNIYPPRGLPPYFHPRPGFYPNPAFPPHAPFAMRNIYPPRGLPPYFHPRPGFYPNPAFPPHAPFAMRNIYPPRGLPPYFHPRPGFYPNPAFPPHAPFAMRNIYPPRGLPPYFHPRPGFYPNPAFPPHAPFAMRNIYPPRGLPPYFHPRPGFYPNPAFPPHAPFAMRNIYPPRGLPPYFHPRPGFYPNPAFPPHAPFAMRNIYPPRGLPPYFHPRPGFYPNPAFPPHAPFAMRNIYPPRGLPPYFHPRP
HUMAN27333	HUMAN27333_1to30	0.991286	0.706305310768	GPPLPLLLLLLLLLPPRVLPAAPSSVPRGGPPLPLLLLLLLLLPPRVLPAAPSSVPRGGPPLPLLLLLLLLLPPRVLPAAPSSVPRGGPPLPLLLLLLLLLPPRVLPAAPSSVPRGGPPLPLLLLLLLLLPPRVLPAAPSSVPRGGPPLPLLLLLLLLLPPRVLPAAPSSVPRGGPPLPLLLLLLLLLPPRVLPAAPSSVPRGGPPLPLLLLLLLLLPPRVLPAAPSSVPRGGPPLPLLLLLLLLLPPRVLPAAPS
HUMAN27738	HUMAN27738_1to33	1.07675	0.767202259359	FLLLPFDSLIVNLLGISLTVLFTLLLVFIIVPFLLLPFDSLIVNLLGISLTVLFTLLLVFIIVPFLLLPFDSLIVNLLGISLTVLFTLLLVFIIVPFLLLPFDSLIVNLLGISLTVLFTLLLVFIIVPFLLLPFDSLIVNLLGISLTVLFTLLLVFIIVPFLLLPFDSLIVNLLGISLTVLFTLLLVFIIVPFLLLPFDSLIVNLLGISLTVLFTLLLVFIIVPFLLLPFDSLIVNLLGISLTVLFTLLLVFIIVP
HUMAN28722	HUMAN28722_1to34	1.02607	0.731088526957	PRLSLLLPLLLLLLLPLLPPLSPSLGIRDVGGRPRLSLLLPLLLLLLLPLLPPLSPSLGIRDVGGRPRLSLLLPLLLLLLLPLLPPLSPSLGIRDVGGRPRLSLLLPLLLLLLLPLLPPLSPSLGIRDVGGRPRLSLLLPLLLLLLLPLLPPLSPSLGIRDVGGRPRLSLLLPLLLLLLLPLLPPLSPSLGIRDVGGRPRLSLLLPLLLLLLLPLLPPLSPSLGIRDVGGRPRLSLLLPLLLLLLLPLLPPLSPSL
HUMAN29032	HUMAN29032_1to32	1.01368	0.722258849511	GAPLLSPGWGAGAAGRRWWMLLAPLLPALLLGAPLLSPGWGAGAAGRRWWMLLAPLLPALLLGAPLLSPGWGAGAAGRRWWMLLAPLLPALLLGAPLLSPGWGAGAAGRRWWMLLAPLLPALLLGAPLLSPGWGAGAAGRRWWMLLAPLLPALLLGAPLLSPGWGAGAAGRRWWMLLAPLLPALLLGAPLLSPGWGAGAAGRRWWMLLAPLLPALLLGAPLLSPGWGAGAAGRRWWMLLAPLLPALLLGAPLLSPG
HUMAN29997	HUMAN29997_1to32	1.13568	0.809187777377	AFFSRLNLQEGLQTFFVLQWIPVYIFLGAIPAFFSRLNLQEGLQTFFVLQWIPVYIFLGAIPAFFSRLNLQEGLQTFFVLQWIPVYIFLGAIPAFFSRLNLQEGLQTFFVLQWIPVYIFLGAIPAFFSRLNLQEGLQTFFVLQWIPVYIFLGAIPAFFSRLNLQEGLQTFFVLQWIPVYIFLGAIPAFFSRLNLQEGLQTFFVLQWIPVYIFLGAIPAFFSRLNLQEGLQTFFVLQWIPVYIFLGAIPAFFSRLNL
HUMAN30410	HUMAN30410_1to174	1.01396	0.722461172573	AWLEDVDFLEDVPLLEDIPLLEDVPLLEDVPLLEDTSRLEDINLMEDMALLEDVDLLEDTDFLEDLDFSEAMDLREDKDFLEDMDSLEDMALLEDVDLLEDTDFLEDPDFLEAIDLREDKDFLEDMDSLEDLEAIGRCGFSGRHGFFGRRRFSGRPKLSGRLGLLGRRGFSGRAWLEDVDFLEDVPLLEDIPLLEDVPLLEDVPLLEDTSRLEDINLMEDMALLEDVDLLEDTDFLEDLDFSEAMDLREDKDFLED
