## Supplementary File 5 for "Discovering molecular features of intrinsically disordered regions by using evolution for contrastive learning": filter_161_idr_activations.txt

HUMAN00032	HUMAN00032_188to255	0.786422	0.718539122017	KAQDELSSRPQTLPLPDVVPDGETHLVQNGIQLLNGHAPGAVPNLAGLQQANRHHGLLGGALANLFVKAQDELSSRPQTLPLPDVVPDGETHLVQNGIQLLNGHAPGAVPNLAGLQQANRHHGLLGGALANLFVKAQDELSSRPQTLPLPDVVPDGETHLVQNGIQLLNGHAPGAVPNLAGLQQANRHHGLLGGALANLFVKAQDELSSRPQTLPLPDVVPDGETHLVQNGIQLLNGHAPGAVPNLAGLQQANRHH
HUMAN02173	HUMAN02173_1250to1280	1.07134	0.978867803443	RYSMQVRNGISPTNPTKLSITENGEFKNSSRYSMQVRNGISPTNPTKLSITENGEFKNSSRYSMQVRNGISPTNPTKLSITENGEFKNSSRYSMQVRNGISPTNPTKLSITENGEFKNSSRYSMQVRNGISPTNPTKLSITENGEFKNSSRYSMQVRNGISPTNPTKLSITENGEFKNSSRYSMQVRNGISPTNPTKLSITENGEFKNSSRYSMQVRNGISPTNPTKLSITENGEFKNSSRYSMQVRNGISPTNPT
HUMAN00272	HUMAN00272_1839to1868	0.852679	0.779077342399	ADNHAMRLPPEGILHNVKLEPHASMESGLQADNHAMRLPPEGILHNVKLEPHASMESGLQADNHAMRLPPEGILHNVKLEPHASMESGLQADNHAMRLPPEGILHNVKLEPHASMESGLQADNHAMRLPPEGILHNVKLEPHASMESGLQADNHAMRLPPEGILHNVKLEPHASMESGLQADNHAMRLPPEGILHNVKLEPHASMESGLQADNHAMRLPPEGILHNVKLEPHASMESGLQADNHAMRLPPEGILHN
HUMAN01053	HUMAN01053_1to40	0.789134	0.7210166005	IQNVGNHLRRGLASVFSNRTSRKSALRAGNDSAMADGEGIQNVGNHLRRGLASVFSNRTSRKSALRAGNDSAMADGEGIQNVGNHLRRGLASVFSNRTSRKSALRAGNDSAMADGEGIQNVGNHLRRGLASVFSNRTSRKSALRAGNDSAMADGEGIQNVGNHLRRGLASVFSNRTSRKSALRAGNDSAMADGEGIQNVGNHLRRGLASVFSNRTSRKSALRAGNDSAMADGEGIQNVGNHLRRGLASVFSNRTSR
HUMAN01357	HUMAN01357_800to831	0.843169	0.770387869265	EANGVDGVDALDTASHTNKSGYHDDSDEDLLEEANGVDGVDALDTASHTNKSGYHDDSDEDLLEEANGVDGVDALDTASHTNKSGYHDDSDEDLLEEANGVDGVDALDTASHTNKSGYHDDSDEDLLEEANGVDGVDALDTASHTNKSGYHDDSDEDLLEEANGVDGVDALDTASHTNKSGYHDDSDEDLLEEANGVDGVDALDTASHTNKSGYHDDSDEDLLEEANGVDGVDALDTASHTNKSGYHDDSDEDLLE
HUMAN01977	HUMAN01977_314to346	0.927989	0.847886295653	NSTNNSTGQSRAVIAAAARRRDNSHNEYYYEEANSTNNSTGQSRAVIAAAARRRDNSHNEYYYEEANSTNNSTGQSRAVIAAAARRRDNSHNEYYYEEANSTNNSTGQSRAVIAAAARRRDNSHNEYYYEEANSTNNSTGQSRAVIAAAARRRDNSHNEYYYEEANSTNNSTGQSRAVIAAAARRRDNSHNEYYYEEANSTNNSTGQSRAVIAAAARRRDNSHNEYYYEEANSTNNSTGQSRAVIAAAARRRDNSH
HUMAN02142	HUMAN02142_1094to1124	0.807649	0.73793383784	TQRNSNTNVMASVNTVFEQPGKNINGRQKMSTQRNSNTNVMASVNTVFEQPGKNINGRQKMSTQRNSNTNVMASVNTVFEQPGKNINGRQKMSTQRNSNTNVMASVNTVFEQPGKNINGRQKMSTQRNSNTNVMASVNTVFEQPGKNINGRQKMSTQRNSNTNVMASVNTVFEQPGKNINGRQKMSTQRNSNTNVMASVNTVFEQPGKNINGRQKMSTQRNSNTNVMASVNTVFEQPGKNINGRQKMSTQRNSNTN
HUMAN02313	HUMAN02313_497to527	1.09447	1.0	LEYNARNAYTEKSSTGCFSNKSDKMMNNNYDLEYNARNAYTEKSSTGCFSNKSDKMMNNNYDLEYNARNAYTEKSSTGCFSNKSDKMMNNNYDLEYNARNAYTEKSSTGCFSNKSDKMMNNNYDLEYNARNAYTEKSSTGCFSNKSDKMMNNNYDLEYNARNAYTEKSSTGCFSNKSDKMMNNNYDLEYNARNAYTEKSSTGCFSNKSDKMMNNNYDLEYNARNAYTEKSSTGCFSNKSDKMMNNNYDLEYNARNA
HUMAN02801	HUMAN02801_310to341	0.924911	0.845074380448	AKAIAINTFLPKNGFRPLDVSLYAQQRYATSFAKAIAINTFLPKNGFRPLDVSLYAQQRYATSFAKAIAINTFLPKNGFRPLDVSLYAQQRYATSFAKAIAINTFLPKNGFRPLDVSLYAQQRYATSFAKAIAINTFLPKNGFRPLDVSLYAQQRYATSFAKAIAINTFLPKNGFRPLDVSLYAQQRYATSFAKAIAINTFLPKNGFRPLDVSLYAQQRYATSFAKAIAINTFLPKNGFRPLDVSLYAQQRYATSF
HUMAN03047	HUMAN03047_365to415	0.771919	0.705287999522	TGASNGAYSSQVMQGMGVSAAQATYSGLESQSVSGCYGAGYSGQNSMGGYDTGASNGAYSSQVMQGMGVSAAQATYSGLESQSVSGCYGAGYSGQNSMGGYDTGASNGAYSSQVMQGMGVSAAQATYSGLESQSVSGCYGAGYSGQNSMGGYDTGASNGAYSSQVMQGMGVSAAQATYSGLESQSVSGCYGAGYSGQNSMGGYDTGASNGAYSSQVMQGMGVSAAQATYSGLESQSVSGCYGAGYSGQNSMGGYDT
HUMAN05737	HUMAN05737_1to41	0.845713	0.772712533965	AATGTAAAAATGRLLLLLLVGLTAPALALAGYIEALAANAAATGTAAAAATGRLLLLLLVGLTAPALALAGYIEALAANAAATGTAAAAATGRLLLLLLVGLTAPALALAGYIEALAANAAATGTAAAAATGRLLLLLLVGLTAPALALAGYIEALAANAAATGTAAAAATGRLLLLLLVGLTAPALALAGYIEALAANAAATGTAAAAATGRLLLLLLVGLTAPALALAGYIEALAANAAATGTAAAAATGRLLL
HUMAN07587	HUMAN07587_1to31	0.884547	0.808194031897	AEGSGEVVAVSATGAANGLNNGAGGTSATTAEGSGEVVAVSATGAANGLNNGAGGTSATTAEGSGEVVAVSATGAANGLNNGAGGTSATTAEGSGEVVAVSATGAANGLNNGAGGTSATTAEGSGEVVAVSATGAANGLNNGAGGTSATTAEGSGEVVAVSATGAANGLNNGAGGTSATTAEGSGEVVAVSATGAANGLNNGAGGTSATTAEGSGEVVAVSATGAANGLNNGAGGTSATTAEGSGEVVAVSATGAA
HUMAN07776	HUMAN07776_244to273	0.868774	0.793782265302	IKAAQHQANQAAVAAQAAAAAATVMAFPPGIKAAQHQANQAAVAAQAAAAAATVMAFPPGIKAAQHQANQAAVAAQAAAAAATVMAFPPGIKAAQHQANQAAVAAQAAAAAATVMAFPPGIKAAQHQANQAAVAAQAAAAAATVMAFPPGIKAAQHQANQAAVAAQAAAAAATVMAFPPGIKAAQHQANQAAVAAQAAAAAATVMAFPPGIKAAQHQANQAAVAAQAAAAAATVMAFPPGIKAAQHQANQAAVAAQ
HUMAN08132	HUMAN08132_378to420	1.05773	0.966430743824	GIQLPSTAAAAAAAAAQAAALQLNGAVPLGALNPAALTALSPAGIQLPSTAAAAAAAAAQAAALQLNGAVPLGALNPAALTALSPAGIQLPSTAAAAAAAAAQAAALQLNGAVPLGALNPAALTALSPAGIQLPSTAAAAAAAAAQAAALQLNGAVPLGALNPAALTALSPAGIQLPSTAAAAAAAAAQAAALQLNGAVPLGALNPAALTALSPAGIQLPSTAAAAAAAAAQAAALQLNGAVPLGALNPAALTALS
HUMAN08246	HUMAN08246_344to419	0.783975	0.716303281009	ALAAAAASANPAAAAANLLATYASEASASGSTAGGTAGTFALGSLAAATAATNGYFGAASPLAASAILGTEKSTDGALAAAAASANPAAAAANLLATYASEASASGSTAGGTAGTFALGSLAAATAATNGYFGAASPLAASAILGTEKSTDGALAAAAASANPAAAAANLLATYASEASASGSTAGGTAGTFALGSLAAATAATNGYFGAASPLAASAILGTEKSTDGALAAAAASANPAAAAANLLATYASEASA
HUMAN08292	HUMAN08292_144to182	0.884721	0.808352999621	HQNGFANGHVNSVDGETIIISDSDDSETQSCSFQNGKKKHQNGFANGHVNSVDGETIIISDSDDSETQSCSFQNGKKKHQNGFANGHVNSVDGETIIISDSDDSETQSCSFQNGKKKHQNGFANGHVNSVDGETIIISDSDDSETQSCSFQNGKKKHQNGFANGHVNSVDGETIIISDSDDSETQSCSFQNGKKKHQNGFANGHVNSVDGETIIISDSDDSETQSCSFQNGKKKHQNGFANGHVNSVDGETIIISD
HUMAN08727	HUMAN08727_1to61	1.00821	0.92118620964	RPEPGGCCCRRTVRANGCVANGEVRNGYVRSSAAAAAAAAAGQIHHVTQNGGLYKRPFNERPEPGGCCCRRTVRANGCVANGEVRNGYVRSSAAAAAAAAAGQIHHVTQNGGLYKRPFNERPEPGGCCCRRTVRANGCVANGEVRNGYVRSSAAAAAAAAAGQIHHVTQNGGLYKRPFNERPEPGGCCCRRTVRANGCVANGEVRNGYVRSSAAAAAAAAAGQIHHVTQNGGLYKRPFNERPEPGGCCCRRTVRAN
HUMAN09146	HUMAN09146_310to360	0.923847	0.844102057823	PVSFRKDEKAMNGNLSNMYEVLNNNEESLTCGIEQHTGENVSRRNGNLTAFPVSFRKDEKAMNGNLSNMYEVLNNNEESLTCGIEQHTGENVSRRNGNLTAFPVSFRKDEKAMNGNLSNMYEVLNNNEESLTCGIEQHTGENVSRRNGNLTAFPVSFRKDEKAMNGNLSNMYEVLNNNEESLTCGIEQHTGENVSRRNGNLTAFPVSFRKDEKAMNGNLSNMYEVLNNNEESLTCGIEQHTGENVSRRNGNLTAFP
HUMAN09367	HUMAN09367_200to229	0.77538	0.708450144748	PYSGLLNDTEENNSDNHNHEDDVLGFPSNQPYSGLLNDTEENNSDNHNHEDDVLGFPSNQPYSGLLNDTEENNSDNHNHEDDVLGFPSNQPYSGLLNDTEENNSDNHNHEDDVLGFPSNQPYSGLLNDTEENNSDNHNHEDDVLGFPSNQPYSGLLNDTEENNSDNHNHEDDVLGFPSNQPYSGLLNDTEENNSDNHNHEDDVLGFPSNQPYSGLLNDTEENNSDNHNHEDDVLGFPSNQPYSGLLNDTEENNSDN
HUMAN09604	HUMAN09604_120to153	0.830511	0.758822218536	NLENSAFTADRHKKRKLLENSTLNSKLLKVNGSTNLENSAFTADRHKKRKLLENSTLNSKLLKVNGSTNLENSAFTADRHKKRKLLENSTLNSKLLKVNGSTNLENSAFTADRHKKRKLLENSTLNSKLLKVNGSTNLENSAFTADRHKKRKLLENSTLNSKLLKVNGSTNLENSAFTADRHKKRKLLENSTLNSKLLKVNGSTNLENSAFTADRHKKRKLLENSTLNSKLLKVNGSTNLENSAFTADRHKKRKLL
HUMAN10757	HUMAN10757_37to80	1.07211	0.979565758341	QRVPKPGCGQGGRANCPNSGANATANGTAAPAAAAAAATASGNGQRVPKPGCGQGGRANCPNSGANATANGTAAPAAAAAAATASGNGQRVPKPGCGQGGRANCPNSGANATANGTAAPAAAAAAATASGNGQRVPKPGCGQGGRANCPNSGANATANGTAAPAAAAAAATASGNGQRVPKPGCGQGGRANCPNSGANATANGTAAPAAAAAAATASGNGQRVPKPGCGQGGRANCPNSGANATANGTAAPAAAAA
HUMAN13244	HUMAN13244_1to41	0.808314	0.738541226338	GSVRTNRYSIVSSEEDGMKLATMAVANGFGNGKSKVHTRQGSVRTNRYSIVSSEEDGMKLATMAVANGFGNGKSKVHTRQGSVRTNRYSIVSSEEDGMKLATMAVANGFGNGKSKVHTRQGSVRTNRYSIVSSEEDGMKLATMAVANGFGNGKSKVHTRQGSVRTNRYSIVSSEEDGMKLATMAVANGFGNGKSKVHTRQGSVRTNRYSIVSSEEDGMKLATMAVANGFGNGKSKVHTRQGSVRTNRYSIVSSEED
HUMAN13884	HUMAN13884_1to50	0.857171	0.783181095007	YIKMATLANGQADNASLSTNGLGSSPGSAGHMNGLSHSPGNPSTIPMKDYIKMATLANGQADNASLSTNGLGSSPGSAGHMNGLSHSPGNPSTIPMKDYIKMATLANGQADNASLSTNGLGSSPGSAGHMNGLSHSPGNPSTIPMKDYIKMATLANGQADNASLSTNGLGSSPGSAGHMNGLSHSPGNPSTIPMKDYIKMATLANGQADNASLSTNGLGSSPGSAGHMNGLSHSPGNPSTIPMKDYIKMATLANGQ
HUMAN16828	HUMAN16828_1134to1164	0.831891	0.760082905017	KVNALNIEVEQNGKPSLVDLNEEMQHMDVEEKVNALNIEVEQNGKPSLVDLNEEMQHMDVEEKVNALNIEVEQNGKPSLVDLNEEMQHMDVEEKVNALNIEVEQNGKPSLVDLNEEMQHMDVEEKVNALNIEVEQNGKPSLVDLNEEMQHMDVEEKVNALNIEVEQNGKPSLVDLNEEMQHMDVEEKVNALNIEVEQNGKPSLVDLNEEMQHMDVEEKVNALNIEVEQNGKPSLVDLNEEMQHMDVEEKVNALNIE
HUMAN16829	HUMAN16829_294to325	0.809356	0.739493072133	DVLSNCEFTPAPTPQEHLTKNLELNDDTILNDDVLSNCEFTPAPTPQEHLTKNLELNDDTILNDDVLSNCEFTPAPTPQEHLTKNLELNDDTILNDDVLSNCEFTPAPTPQEHLTKNLELNDDTILNDDVLSNCEFTPAPTPQEHLTKNLELNDDTILNDDVLSNCEFTPAPTPQEHLTKNLELNDDTILNDDVLSNCEFTPAPTPQEHLTKNLELNDDTILNDDVLSNCEFTPAPTPQEHLTKNLELNDDTILND
HUMAN17122	HUMAN17122_1to37	0.833452	0.761509530058	ARVLKAAAANAVGLFSRLQAPIPTVRASSTSQPLDQARVLKAAAANAVGLFSRLQAPIPTVRASSTSQPLDQARVLKAAAANAVGLFSRLQAPIPTVRASSTSQPLDQARVLKAAAANAVGLFSRLQAPIPTVRASSTSQPLDQARVLKAAAANAVGLFSRLQAPIPTVRASSTSQPLDQARVLKAAAANAVGLFSRLQAPIPTVRASSTSQPLDQARVLKAAAANAVGLFSRLQAPIPTVRASSTSQPLDQARVL
HUMAN17456	HUMAN17456_109to148	0.87474	0.799233730914	RNGHEYYGDYYQRHYDEDSAIGPRSPYGFRHGASVNYDDYRNGHEYYGDYYQRHYDEDSAIGPRSPYGFRHGASVNYDDYRNGHEYYGDYYQRHYDEDSAIGPRSPYGFRHGASVNYDDYRNGHEYYGDYYQRHYDEDSAIGPRSPYGFRHGASVNYDDYRNGHEYYGDYYQRHYDEDSAIGPRSPYGFRHGASVNYDDYRNGHEYYGDYYQRHYDEDSAIGPRSPYGFRHGASVNYDDYRNGHEYYGDYYQRHYD
HUMAN17671	HUMAN17671_103to132	1.02972	0.940836885827	KVDNLVVNGTGTNSTNSTTAVPSLVALEKIKVDNLVVNGTGTNSTNSTTAVPSLVALEKIKVDNLVVNGTGTNSTNSTTAVPSLVALEKIKVDNLVVNGTGTNSTNSTTAVPSLVALEKIKVDNLVVNGTGTNSTNSTTAVPSLVALEKIKVDNLVVNGTGTNSTNSTTAVPSLVALEKIKVDNLVVNGTGTNSTNSTTAVPSLVALEKIKVDNLVVNGTGTNSTNSTTAVPSLVALEKIKVDNLVVNGTGTNSTN
HUMAN17887	HUMAN17887_1to33	0.767642	0.701380628419	NSNLPAENLTIAVNMTKTLPTAVTHGFNSTNDNSNLPAENLTIAVNMTKTLPTAVTHGFNSTNDNSNLPAENLTIAVNMTKTLPTAVTHGFNSTNDNSNLPAENLTIAVNMTKTLPTAVTHGFNSTNDNSNLPAENLTIAVNMTKTLPTAVTHGFNSTNDNSNLPAENLTIAVNMTKTLPTAVTHGFNSTNDNSNLPAENLTIAVNMTKTLPTAVTHGFNSTNDNSNLPAENLTIAVNMTKTLPTAVTHGFNSTND
HUMAN18700	HUMAN18700_1to53	0.93835	0.857352744641	ANPGGGAVCNGKLHNHKKQSNGSQSRNCTKNGIVKEAQQNGKPHFYDKLIVEANPGGGAVCNGKLHNHKKQSNGSQSRNCTKNGIVKEAQQNGKPHFYDKLIVEANPGGGAVCNGKLHNHKKQSNGSQSRNCTKNGIVKEAQQNGKPHFYDKLIVEANPGGGAVCNGKLHNHKKQSNGSQSRNCTKNGIVKEAQQNGKPHFYDKLIVEANPGGGAVCNGKLHNHKKQSNGSQSRNCTKNGIVKEAQQNGKPHFYDK
HUMAN20729	HUMAN20729_155to187	0.805194	0.735691189376	LEDTDVANGVMNGHTPMHLEPAPNFRMEPVTALLEDTDVANGVMNGHTPMHLEPAPNFRMEPVTALLEDTDVANGVMNGHTPMHLEPAPNFRMEPVTALLEDTDVANGVMNGHTPMHLEPAPNFRMEPVTALLEDTDVANGVMNGHTPMHLEPAPNFRMEPVTALLEDTDVANGVMNGHTPMHLEPAPNFRMEPVTALLEDTDVANGVMNGHTPMHLEPAPNFRMEPVTALLEDTDVANGVMNGHTPMHLEPAPNF
HUMAN21555	HUMAN21555_300to340	0.86078	0.78647840909	GRLWNMPENNGLHARWDYSATEEGMKEVLEKLNHDLKVPCNGRLWNMPENNGLHARWDYSATEEGMKEVLEKLNHDLKVPCNGRLWNMPENNGLHARWDYSATEEGMKEVLEKLNHDLKVPCNGRLWNMPENNGLHARWDYSATEEGMKEVLEKLNHDLKVPCNGRLWNMPENNGLHARWDYSATEEGMKEVLEKLNHDLKVPCNGRLWNMPENNGLHARWDYSATEEGMKEVLEKLNHDLKVPCNGRLWNMPENN
HUMAN21815	HUMAN21815_87to150	0.953417	0.871119273282	VMPDVVQTRQQAYRDKLAQQQAAAAAAAAAAASQQGSAKNGENTANGEENGAHTIANNHTDMMEVMPDVVQTRQQAYRDKLAQQQAAAAAAAAAAASQQGSAKNGENTANGEENGAHTIANNHTDMMEVMPDVVQTRQQAYRDKLAQQQAAAAAAAAAAASQQGSAKNGENTANGEENGAHTIANNHTDMMEVMPDVVQTRQQAYRDKLAQQQAAAAAAAAAAASQQGSAKNGENTANGEENGAHTIANNHTDMME
HUMAN22810	HUMAN22810_507to541	0.966651	0.88321073195	WSRNKHSTVNGHYHNGILNGKYKRNGHIKHEKKVKWSRNKHSTVNGHYHNGILNGKYKRNGHIKHEKKVKWSRNKHSTVNGHYHNGILNGKYKRNGHIKHEKKVKWSRNKHSTVNGHYHNGILNGKYKRNGHIKHEKKVKWSRNKHSTVNGHYHNGILNGKYKRNGHIKHEKKVKWSRNKHSTVNGHYHNGILNGKYKRNGHIKHEKKVKWSRNKHSTVNGHYHNGILNGKYKRNGHIKHEKKVKWSRNKHSTVNG
HUMAN23009	HUMAN23009_1to30	0.845374	0.772402331788	NSTLFSQVENHSVHSNFSEKNAQLLAFENNSTLFSQVENHSVHSNFSEKNAQLLAFENNSTLFSQVENHSVHSNFSEKNAQLLAFENNSTLFSQVENHSVHSNFSEKNAQLLAFENNSTLFSQVENHSVHSNFSEKNAQLLAFENNSTLFSQVENHSVHSNFSEKNAQLLAFENNSTLFSQVENHSVHSNFSEKNAQLLAFENNSTLFSQVENHSVHSNFSEKNAQLLAFENNSTLFSQVENHSVHSNFSEKNAQL
HUMAN23195	HUMAN23195_574to612	0.826374	0.755042882074	QEENENSANQQVNNNQHARNNNAIPVVGEGLHAAHQAILQEENENSANQQVNNNQHARNNNAIPVVGEGLHAAHQAILQEENENSANQQVNNNQHARNNNAIPVVGEGLHAAHQAILQEENENSANQQVNNNQHARNNNAIPVVGEGLHAAHQAILQEENENSANQQVNNNQHARNNNAIPVVGEGLHAAHQAILQEENENSANQQVNNNQHARNNNAIPVVGEGLHAAHQAILQEENENSANQQVNNNQHARNNN
HUMAN23588	HUMAN23588_149to182	0.773713	0.706927561801	VGMRREAVQRGRMPPTQPNPGQYALTNGDPLNGHVGMRREAVQRGRMPPTQPNPGQYALTNGDPLNGHVGMRREAVQRGRMPPTQPNPGQYALTNGDPLNGHVGMRREAVQRGRMPPTQPNPGQYALTNGDPLNGHVGMRREAVQRGRMPPTQPNPGQYALTNGDPLNGHVGMRREAVQRGRMPPTQPNPGQYALTNGDPLNGHVGMRREAVQRGRMPPTQPNPGQYALTNGDPLNGHVGMRREAVQRGRMPPTQP
HUMAN23755	HUMAN23755_173to218	0.814372	0.744076614274	GSLNTLQDSLEFINQDNNTLKADNNTVINGLLGNIGLSQFCSPRRAGSLNTLQDSLEFINQDNNTLKADNNTVINGLLGNIGLSQFCSPRRAGSLNTLQDSLEFINQDNNTLKADNNTVINGLLGNIGLSQFCSPRRAGSLNTLQDSLEFINQDNNTLKADNNTVINGLLGNIGLSQFCSPRRAGSLNTLQDSLEFINQDNNTLKADNNTVINGLLGNIGLSQFCSPRRAGSLNTLQDSLEFINQDNNTLKADNNT
HUMAN24554	HUMAN24554_203to236	0.867621	0.792729233473	AAAPGTAAAAAAAAAAAAAFGQYQPQQLQTDRMQAAAPGTAAAAAAAAAAAAAFGQYQPQQLQTDRMQAAAPGTAAAAAAAAAAAAAFGQYQPQQLQTDRMQAAAPGTAAAAAAAAAAAAAFGQYQPQQLQTDRMQAAAPGTAAAAAAAAAAAAAFGQYQPQQLQTDRMQAAAPGTAAAAAAAAAAAAAFGQYQPQQLQTDRMQAAAPGTAAAAAAAAAAAAAFGQYQPQQLQTDRMQAAAPGTAAAAAAAAAAAA
HUMAN25143	HUMAN25143_247to278	0.795663	0.726982818742	AGDPFSHAISATFIQYHNSAESTAACGVEAHSAGDPFSHAISATFIQYHNSAESTAACGVEAHSAGDPFSHAISATFIQYHNSAESTAACGVEAHSAGDPFSHAISATFIQYHNSAESTAACGVEAHSAGDPFSHAISATFIQYHNSAESTAACGVEAHSAGDPFSHAISATFIQYHNSAESTAACGVEAHSAGDPFSHAISATFIQYHNSAESTAACGVEAHSAGDPFSHAISATFIQYHNSAESTAACGVEAHS
HUMAN25308	HUMAN25308_273to314	0.810743	0.740760566071	PKKPKAGKTAMNGISANGVSKSEKQLMIENGKKQKNGKAKGDPKKPKAGKTAMNGISANGVSKSEKQLMIENGKKQKNGKAKGDPKKPKAGKTAMNGISANGVSKSEKQLMIENGKKQKNGKAKGDPKKPKAGKTAMNGISANGVSKSEKQLMIENGKKQKNGKAKGDPKKPKAGKTAMNGISANGVSKSEKQLMIENGKKQKNGKAKGDPKKPKAGKTAMNGISANGVSKSEKQLMIENGKKQKNGKAKGDPKKP
HUMAN26658	HUMAN26658_1to35	1.07312	0.980492879455	AAAAAAAAATNGTGGSSGMEVDAAVVPSVMACGVAAAAAAAAATNGTGGSSGMEVDAAVVPSVMACGVAAAAAAAAATNGTGGSSGMEVDAAVVPSVMACGVAAAAAAAAATNGTGGSSGMEVDAAVVPSVMACGVAAAAAAAAATNGTGGSSGMEVDAAVVPSVMACGVAAAAAAAAATNGTGGSSGMEVDAAVVPSVMACGVAAAAAAAAATNGTGGSSGMEVDAAVVPSVMACGVAAAAAAAAATNGTGGSSG
HUMAN27800	HUMAN27800_1to30	0.893238	0.816134848198	DNASFSEPWPANASGPDPALSCSNASTLADNASFSEPWPANASGPDPALSCSNASTLADNASFSEPWPANASGPDPALSCSNASTLADNASFSEPWPANASGPDPALSCSNASTLADNASFSEPWPANASGPDPALSCSNASTLADNASFSEPWPANASGPDPALSCSNASTLADNASFSEPWPANASGPDPALSCSNASTLADNASFSEPWPANASGPDPALSCSNASTLADNASFSEPWPANASGPDPALSCSN
HUMAN27845	HUMAN27845_181to210	1.02999	0.941081191826	EANGIKIGPQHAATNATHAGNQGGQQAGGGEANGIKIGPQHAATNATHAGNQGGQQAGGGEANGIKIGPQHAATNATHAGNQGGQQAGGGEANGIKIGPQHAATNATHAGNQGGQQAGGGEANGIKIGPQHAATNATHAGNQGGQQAGGGEANGIKIGPQHAATNATHAGNQGGQQAGGGEANGIKIGPQHAATNATHAGNQGGQQAGGGEANGIKIGPQHAATNATHAGNQGGQQAGGGEANGIKIGPQHAATNA
HUMAN28724	HUMAN28724_379to408	0.83812	0.765775027832	MITKTVARYSQQLNDLKAENARLNSELEKEMITKTVARYSQQLNDLKAENARLNSELEKEMITKTVARYSQQLNDLKAENARLNSELEKEMITKTVARYSQQLNDLKAENARLNSELEKEMITKTVARYSQQLNDLKAENARLNSELEKEMITKTVARYSQQLNDLKAENARLNSELEKEMITKTVARYSQQLNDLKAENARLNSELEKEMITKTVARYSQQLNDLKAENARLNSELEKEMITKTVARYSQQLNDL
HUMAN29110	HUMAN29110_1130to1189	0.922217	0.842612531885	IIDAQEKRIASLDAANARLMSALTQLKERYSMQARNGISPTNPTKLQITENGEFRNSSNCIIDAQEKRIASLDAANARLMSALTQLKERYSMQARNGISPTNPTKLQITENGEFRNSSNCIIDAQEKRIASLDAANARLMSALTQLKERYSMQARNGISPTNPTKLQITENGEFRNSSNCIIDAQEKRIASLDAANARLMSALTQLKERYSMQARNGISPTNPTKLQITENGEFRNSSNCIIDAQEKRIASLDAAN
HUMAN30196	HUMAN30196_188to230	0.768212	0.701900609175	QRNRSNYYDAYQAQPLATRSSPRPGQPPKVKSEFNSYSLTGYVQRNRSNYYDAYQAQPLATRSSPRPGQPPKVKSEFNSYSLTGYVQRNRSNYYDAYQAQPLATRSSPRPGQPPKVKSEFNSYSLTGYVQRNRSNYYDAYQAQPLATRSSPRPGQPPKVKSEFNSYSLTGYVQRNRSNYYDAYQAQPLATRSSPRPGQPPKVKSEFNSYSLTGYVQRNRSNYYDAYQAQPLATRSSPRPGQPPKVKSEFNSYSLTG
