## Supplementary File 5 for "Discovering molecular features of intrinsically disordered regions by using evolution for contrastive learning": filter_162_idr_activations.txt

HUMAN00692	HUMAN00692_1to42	1.73558	0.83678893643	ALKEGLRAWKRIFWRQILLTLGLLGLFLYGLPKFRHLEALIALKEGLRAWKRIFWRQILLTLGLLGLFLYGLPKFRHLEALIALKEGLRAWKRIFWRQILLTLGLLGLFLYGLPKFRHLEALIALKEGLRAWKRIFWRQILLTLGLLGLFLYGLPKFRHLEALIALKEGLRAWKRIFWRQILLTLGLLGLFLYGLPKFRHLEALIALKEGLRAWKRIFWRQILLTLGLLGLFLYGLPKFRHLEALIALKEGLRAWK
HUMAN01178	HUMAN01178_1to36	1.60957	0.776035652122	ACILKRKSVIAVSFIAAFLFLLVVRLVNEVNFPLLACILKRKSVIAVSFIAAFLFLLVVRLVNEVNFPLLACILKRKSVIAVSFIAAFLFLLVVRLVNEVNFPLLACILKRKSVIAVSFIAAFLFLLVVRLVNEVNFPLLACILKRKSVIAVSFIAAFLFLLVVRLVNEVNFPLLACILKRKSVIAVSFIAAFLFLLVVRLVNEVNFPLLACILKRKSVIAVSFIAAFLFLLVVRLVNEVNFPLLACILKRKSVIA
HUMAN01271	HUMAN01271_1to45	1.86832	0.900788997124	ARSLCPGAWLRKPYYLQARFSYVRMKYLFFSWLVVFVGSWIIYVARSLCPGAWLRKPYYLQARFSYVRMKYLFFSWLVVFVGSWIIYVARSLCPGAWLRKPYYLQARFSYVRMKYLFFSWLVVFVGSWIIYVARSLCPGAWLRKPYYLQARFSYVRMKYLFFSWLVVFVGSWIIYVARSLCPGAWLRKPYYLQARFSYVRMKYLFFSWLVVFVGSWIIYVARSLCPGAWLRKPYYLQARFSYVRMKYLFFSWLVVF
HUMAN01763	HUMAN01763_1to42	1.7413	0.839544069601	ASGSNWLSGVNVVLVMAYGSLVFVLLFIFVKRQIMRFAMKSASGSNWLSGVNVVLVMAYGSLVFVLLFIFVKRQIMRFAMKSASGSNWLSGVNVVLVMAYGSLVFVLLFIFVKRQIMRFAMKSASGSNWLSGVNVVLVMAYGSLVFVLLFIFVKRQIMRFAMKSASGSNWLSGVNVVLVMAYGSLVFVLLFIFVKRQIMRFAMKSASGSNWLSGVNVVLVMAYGSLVFVLLFIFVKRQIMRFAMKSASGSNWLSGV
HUMAN02129	HUMAN02129_105to141	2.0741	1.0	LRRQMWWRGCKIKAIMALVAAILLLVIIILIVMKYRTLRRQMWWRGCKIKAIMALVAAILLLVIIILIVMKYRTLRRQMWWRGCKIKAIMALVAAILLLVIIILIVMKYRTLRRQMWWRGCKIKAIMALVAAILLLVIIILIVMKYRTLRRQMWWRGCKIKAIMALVAAILLLVIIILIVMKYRTLRRQMWWRGCKIKAIMALVAAILLLVIIILIVMKYRTLRRQMWWRGCKIKAIMALVAAILLLVIIILIVMK
HUMAN02477	HUMAN02477_1to36	2.00164	0.965064479174	AITLEEAPWLGWLLVKALMRFAFMVVNNLVAIPSYAITLEEAPWLGWLLVKALMRFAFMVVNNLVAIPSYAITLEEAPWLGWLLVKALMRFAFMVVNNLVAIPSYAITLEEAPWLGWLLVKALMRFAFMVVNNLVAIPSYAITLEEAPWLGWLLVKALMRFAFMVVNNLVAIPSYAITLEEAPWLGWLLVKALMRFAFMVVNNLVAIPSYAITLEEAPWLGWLLVKALMRFAFMVVNNLVAIPSYAITLEEAPWLG
HUMAN03230	HUMAN03230_88to121	1.48278	0.714902743845	PVTSILLLFLLMMLGVRGLLLVGLVYLVSHLSQRPVTSILLLFLLMMLGVRGLLLVGLVYLVSHLSQRPVTSILLLFLLMMLGVRGLLLVGLVYLVSHLSQRPVTSILLLFLLMMLGVRGLLLVGLVYLVSHLSQRPVTSILLLFLLMMLGVRGLLLVGLVYLVSHLSQRPVTSILLLFLLMMLGVRGLLLVGLVYLVSHLSQRPVTSILLLFLLMMLGVRGLLLVGLVYLVSHLSQRPVTSILLLFLLMMLGVRG
HUMAN05521	HUMAN05521_1to37	2.01039	0.969282242288	VEKILIHRILTLFPNAIARKLLLMLTFILIFWIIYLVEKILIHRILTLFPNAIARKLLLMLTFILIFWIIYLVEKILIHRILTLFPNAIARKLLLMLTFILIFWIIYLVEKILIHRILTLFPNAIARKLLLMLTFILIFWIIYLVEKILIHRILTLFPNAIARKLLLMLTFILIFWIIYLVEKILIHRILTLFPNAIARKLLLMLTFILIFWIIYLVEKILIHRILTLFPNAIARKLLLMLTFILIFWIIYLVEKI
HUMAN05685	HUMAN05685_1to37	1.46442	0.706051671621	LRYLLKTLLQMNLFADSLAGDISNSSELLLGFNSSLLRYLLKTLLQMNLFADSLAGDISNSSELLLGFNSSLLRYLLKTLLQMNLFADSLAGDISNSSELLLGFNSSLLRYLLKTLLQMNLFADSLAGDISNSSELLLGFNSSLLRYLLKTLLQMNLFADSLAGDISNSSELLLGFNSSLLRYLLKTLLQMNLFADSLAGDISNSSELLLGFNSSLLRYLLKTLLQMNLFADSLAGDISNSSELLLGFNSSLLRYL
HUMAN06109	HUMAN06109_1to34	1.49742	0.721963922101	GILKLQVFLIVLSVALNHLKATPIESHQVEKRKGILKLQVFLIVLSVALNHLKATPIESHQVEKRKGILKLQVFLIVLSVALNHLKATPIESHQVEKRKGILKLQVFLIVLSVALNHLKATPIESHQVEKRKGILKLQVFLIVLSVALNHLKATPIESHQVEKRKGILKLQVFLIVLSVALNHLKATPIESHQVEKRKGILKLQVFLIVLSVALNHLKATPIESHQVEKRKGILKLQVFLIVLSVALNHLKATPIE
HUMAN06887	HUMAN06887_1to66	1.71277	0.825791278891	FKFHQMKHIFEILDKMRCLRKRSTVSFLGVLVIFLLFMNLYIEDSYVLEGDKQLIRETSTHQLNSFKFHQMKHIFEILDKMRCLRKRSTVSFLGVLVIFLLFMNLYIEDSYVLEGDKQLIRETSTHQLNSFKFHQMKHIFEILDKMRCLRKRSTVSFLGVLVIFLLFMNLYIEDSYVLEGDKQLIRETSTHQLNSFKFHQMKHIFEILDKMRCLRKRSTVSFLGVLVIFLLFMNLYIEDSYVLEGDKQLIRETSTH
HUMAN11367	HUMAN11367_1to39	1.52016	0.732927496822	LLPKKMKLLLFLVSQMAILALFFHMYSHNISSLSMKAQLLPKKMKLLLFLVSQMAILALFFHMYSHNISSLSMKAQLLPKKMKLLLFLVSQMAILALFFHMYSHNISSLSMKAQLLPKKMKLLLFLVSQMAILALFFHMYSHNISSLSMKAQLLPKKMKLLLFLVSQMAILALFFHMYSHNISSLSMKAQLLPKKMKLLLFLVSQMAILALFFHMYSHNISSLSMKAQLLPKKMKLLLFLVSQMAILALFFHMYSH
HUMAN14690	HUMAN14690_164to197	1.54913	0.746895474836	QNALRHQVVLRQRRLEELQLQHSLRLLEMAEAQNQNALRHQVVLRQRRLEELQLQHSLRLLEMAEAQNQNALRHQVVLRQRRLEELQLQHSLRLLEMAEAQNQNALRHQVVLRQRRLEELQLQHSLRLLEMAEAQNQNALRHQVVLRQRRLEELQLQHSLRLLEMAEAQNQNALRHQVVLRQRRLEELQLQHSLRLLEMAEAQNQNALRHQVVLRQRRLEELQLQHSLRLLEMAEAQNQNALRHQVVLRQRRLEEL
HUMAN16115	HUMAN16115_1to43	1.54257	0.743732267451	QRLRWLRDWKSSGRGLTAAKEPGARSSPLQAMRILQLILLALQRLRWLRDWKSSGRGLTAAKEPGARSSPLQAMRILQLILLALQRLRWLRDWKSSGRGLTAAKEPGARSSPLQAMRILQLILLALQRLRWLRDWKSSGRGLTAAKEPGARSSPLQAMRILQLILLALQRLRWLRDWKSSGRGLTAAKEPGARSSPLQAMRILQLILLALQRLRWLRDWKSSGRGLTAAKEPGARSSPLQAMRILQLILLALQRLR
HUMAN17029	HUMAN17029_1to41	1.59281	0.767951299619	SVGRRRIKLLGILMMANVFIYFIMEVSKSSSQEKNGKGEVSVGRRRIKLLGILMMANVFIYFIMEVSKSSSQEKNGKGEVSVGRRRIKLLGILMMANVFIYFIMEVSKSSSQEKNGKGEVSVGRRRIKLLGILMMANVFIYFIMEVSKSSSQEKNGKGEVSVGRRRIKLLGILMMANVFIYFIMEVSKSSSQEKNGKGEVSVGRRRIKLLGILMMANVFIYFIMEVSKSSSQEKNGKGEVSVGRRRIKLLGILMMA
HUMAN17671	HUMAN17671_1to39	1.73204	0.835079622751	ALFTPWKLSSQKLGFFLVTFGFIWGMMLLHFTIQQRTQALFTPWKLSSQKLGFFLVTFGFIWGMMLLHFTIQQRTQALFTPWKLSSQKLGFFLVTFGFIWGMMLLHFTIQQRTQALFTPWKLSSQKLGFFLVTFGFIWGMMLLHFTIQQRTQALFTPWKLSSQKLGFFLVTFGFIWGMMLLHFTIQQRTQALFTPWKLSSQKLGFFLVTFGFIWGMMLLHFTIQQRTQALFTPWKLSSQKLGFFLVTFGFIWGMML
HUMAN20013	HUMAN20013_155to192	1.45658	0.702272617025	DGRPPPAVPGTPQYVDEQFLSRLFLFVALVIMFWLLIADGRPPPAVPGTPQYVDEQFLSRLFLFVALVIMFWLLIADGRPPPAVPGTPQYVDEQFLSRLFLFVALVIMFWLLIADGRPPPAVPGTPQYVDEQFLSRLFLFVALVIMFWLLIADGRPPPAVPGTPQYVDEQFLSRLFLFVALVIMFWLLIADGRPPPAVPGTPQYVDEQFLSRLFLFVALVIMFWLLIADGRPPPAVPGTPQYVDEQFLSRLFLFVA
HUMAN22158	HUMAN22158_576to607	1.49234	0.719513350234	LMDFFQASKRYHLSKRFGHREYLVQNLQSSETLMDFFQASKRYHLSKRFGHREYLVQNLQSSETLMDFFQASKRYHLSKRFGHREYLVQNLQSSETLMDFFQASKRYHLSKRFGHREYLVQNLQSSETLMDFFQASKRYHLSKRFGHREYLVQNLQSSETLMDFFQASKRYHLSKRFGHREYLVQNLQSSETLMDFFQASKRYHLSKRFGHREYLVQNLQSSETLMDFFQASKRYHLSKRFGHREYLVQNLQSSET
HUMAN25754	HUMAN25754_16to46	1.87958	0.906217763574	LAVLQRDRIKLLFFDILVFLSVFLLFLLFLVLAVLQRDRIKLLFFDILVFLSVFLLFLLFLVLAVLQRDRIKLLFFDILVFLSVFLLFLLFLVLAVLQRDRIKLLFFDILVFLSVFLLFLLFLVLAVLQRDRIKLLFFDILVFLSVFLLFLLFLVLAVLQRDRIKLLFFDILVFLSVFLLFLLFLVLAVLQRDRIKLLFFDILVFLSVFLLFLLFLVLAVLQRDRIKLLFFDILVFLSVFLLFLLFLVLAVLQRDR
HUMAN26071	HUMAN26071_1to35	1.45377	0.700915856477	FFTISRKNMSQKLSLLLLVFGLIWGLMLLHYTFQFFTISRKNMSQKLSLLLLVFGLIWGLMLLHYTFQFFTISRKNMSQKLSLLLLVFGLIWGLMLLHYTFQFFTISRKNMSQKLSLLLLVFGLIWGLMLLHYTFQFFTISRKNMSQKLSLLLLVFGLIWGLMLLHYTFQFFTISRKNMSQKLSLLLLVFGLIWGLMLLHYTFQFFTISRKNMSQKLSLLLLVFGLIWGLMLLHYTFQFFTISRKNMSQKLSLLLL
HUMAN26881	HUMAN26881_964to996	1.46884	0.708182738622	KEYNFIKMKRSRNHIMGRYFSNQSKLQQGTVTNKEYNFIKMKRSRNHIMGRYFSNQSKLQQGTVTNKEYNFIKMKRSRNHIMGRYFSNQSKLQQGTVTNKEYNFIKMKRSRNHIMGRYFSNQSKLQQGTVTNKEYNFIKMKRSRNHIMGRYFSNQSKLQQGTVTNKEYNFIKMKRSRNHIMGRYFSNQSKLQQGTVTNKEYNFIKMKRSRNHIMGRYFSNQSKLQQGTVTNKEYNFIKMKRSRNHIMGRYFSNQSK
HUMAN28192	HUMAN28192_1to80	1.61298	0.777680133729	HCERFLCILRIIGTTLFGVSLLLGITAAYIVGYQFIQTDNYYFSFGLYGAFLASHLIIQSLFAFLEHRKMKKSLETPIKHCERFLCILRIIGTTLFGVSLLLGITAAYIVGYQFIQTDNYYFSFGLYGAFLASHLIIQSLFAFLEHRKMKKSLETPIKHCERFLCILRIIGTTLFGVSLLLGITAAYIVGYQFIQTDNYYFSFGLYGAFLASHLIIQSLFAFLEHRKMKKSLETPIKHCERFLCILRIIGTTLFGV
HUMAN29038	HUMAN29038_1to45	1.99031	0.9596002505	ALLDLALEGMAVFGFVLFLVLWLMHFMAIIYTRLHLNKKATDKQALLDLALEGMAVFGFVLFLVLWLMHFMAIIYTRLHLNKKATDKQALLDLALEGMAVFGFVLFLVLWLMHFMAIIYTRLHLNKKATDKQALLDLALEGMAVFGFVLFLVLWLMHFMAIIYTRLHLNKKATDKQALLDLALEGMAVFGFVLFLVLWLMHFMAIIYTRLHLNKKATDKQALLDLALEGMAVFGFVLFLVLWLMHFMAIIYTRLHL
HUMAN29095	HUMAN29095_2to33	1.76442	0.850694956134	NWRFVELLYFLFIWGRISVQPSHQEPAGTDQHNWRFVELLYFLFIWGRISVQPSHQEPAGTDQHNWRFVELLYFLFIWGRISVQPSHQEPAGTDQHNWRFVELLYFLFIWGRISVQPSHQEPAGTDQHNWRFVELLYFLFIWGRISVQPSHQEPAGTDQHNWRFVELLYFLFIWGRISVQPSHQEPAGTDQHNWRFVELLYFLFIWGRISVQPSHQEPAGTDQHNWRFVELLYFLFIWGRISVQPSHQEPAGTDQH
HUMAN29131	HUMAN29131_1to41	1.52651	0.735988915555	SYFYRLKLMKEAVLVKLPFTSLPLLLQTLSRKSRDMEIKNSYFYRLKLMKEAVLVKLPFTSLPLLLQTLSRKSRDMEIKNSYFYRLKLMKEAVLVKLPFTSLPLLLQTLSRKSRDMEIKNSYFYRLKLMKEAVLVKLPFTSLPLLLQTLSRKSRDMEIKNSYFYRLKLMKEAVLVKLPFTSLPLLLQTLSRKSRDMEIKNSYFYRLKLMKEAVLVKLPFTSLPLLLQTLSRKSRDMEIKNSYFYRLKLMKEAVLVK
HUMAN29997	HUMAN29997_1to32	1.8783	0.905600364531	AFFSRLNLQEGLQTFFVLQWIPVYIFLGAIPAFFSRLNLQEGLQTFFVLQWIPVYIFLGAIPAFFSRLNLQEGLQTFFVLQWIPVYIFLGAIPAFFSRLNLQEGLQTFFVLQWIPVYIFLGAIPAFFSRLNLQEGLQTFFVLQWIPVYIFLGAIPAFFSRLNLQEGLQTFFVLQWIPVYIFLGAIPAFFSRLNLQEGLQTFFVLQWIPVYIFLGAIPAFFSRLNLQEGLQTFFVLQWIPVYIFLGAIPAFFSRLNL
