## Supplementary File 5 for "Discovering molecular features of intrinsically disordered regions by using evolution for contrastive learning": filter_163_idr_activations.txt

HUMAN09819	HUMAN09819_206to244	1.41161	0.457814487716	PHVQQAAQNAAMGAAQGAMNQPQTQYSATPNYTYSNEMPHVQQAAQNAAMGAAQGAMNQPQTQYSATPNYTYSNEMPHVQQAAQNAAMGAAQGAMNQPQTQYSATPNYTYSNEMPHVQQAAQNAAMGAAQGAMNQPQTQYSATPNYTYSNEMPHVQQAAQNAAMGAAQGAMNQPQTQYSATPNYTYSNEMPHVQQAAQNAAMGAAQGAMNQPQTQYSATPNYTYSNEMPHVQQAAQNAAMGAAQGAMNQPQTQYSA
HUMAN02313	HUMAN02313_497to527	1.54854	0.502223574365	LEYNARNAYTEKSSTGCFSNKSDKMMNNNYDLEYNARNAYTEKSSTGCFSNKSDKMMNNNYDLEYNARNAYTEKSSTGCFSNKSDKMMNNNYDLEYNARNAYTEKSSTGCFSNKSDKMMNNNYDLEYNARNAYTEKSSTGCFSNKSDKMMNNNYDLEYNARNAYTEKSSTGCFSNKSDKMMNNNYDLEYNARNAYTEKSSTGCFSNKSDKMMNNNYDLEYNARNAYTEKSSTGCFSNKSDKMMNNNYDLEYNARNA
HUMAN02362	HUMAN02362_37to70	3.08336	1.0	TYYDPYDPYPYETYEPYPYGVDEGPAYTYGSPSPTYYDPYDPYPYETYEPYPYGVDEGPAYTYGSPSPTYYDPYDPYPYETYEPYPYGVDEGPAYTYGSPSPTYYDPYDPYPYETYEPYPYGVDEGPAYTYGSPSPTYYDPYDPYPYETYEPYPYGVDEGPAYTYGSPSPTYYDPYDPYPYETYEPYPYGVDEGPAYTYGSPSPTYYDPYDPYPYETYEPYPYGVDEGPAYTYGSPSPTYYDPYDPYPYETYEPYP
HUMAN02801	HUMAN02801_310to341	1.53873	0.499041798079	AKAIAINTFLPKNGFRPLDVSLYAQQRYATSFAKAIAINTFLPKNGFRPLDVSLYAQQRYATSFAKAIAINTFLPKNGFRPLDVSLYAQQRYATSFAKAIAINTFLPKNGFRPLDVSLYAQQRYATSFAKAIAINTFLPKNGFRPLDVSLYAQQRYATSFAKAIAINTFLPKNGFRPLDVSLYAQQRYATSFAKAIAINTFLPKNGFRPLDVSLYAQQRYATSFAKAIAINTFLPKNGFRPLDVSLYAQQRYATSF
HUMAN03913	HUMAN03913_193to225	1.53378	0.497438209431	YQQGVGYVPITGMPAVCSPGMVPVALPPAAVNAYQQGVGYVPITGMPAVCSPGMVPVALPPAAVNAYQQGVGYVPITGMPAVCSPGMVPVALPPAAVNAYQQGVGYVPITGMPAVCSPGMVPVALPPAAVNAYQQGVGYVPITGMPAVCSPGMVPVALPPAAVNAYQQGVGYVPITGMPAVCSPGMVPVALPPAAVNAYQQGVGYVPITGMPAVCSPGMVPVALPPAAVNAYQQGVGYVPITGMPAVCSPGMVPVA
HUMAN05164	HUMAN05164_1to244	1.693	0.549075449586	NPVYSPVQPGAPYGNPKNMAYTGYPTAYPAAAPAYNPSLYPTNSPSYAPEFQFLHSAYATLLMKQAWPQNSSSCGTEGTFHLPVDTGTENRTYQASSAAFRYTAGTPYKVPPTQSNTAPPPYSPSPNPYQTAMYPIRSAYPQQNLYAQGAYYTQPVYAAQPHVIHHTTVVQPNSIPSAIYPAPVAAPRTNGVAMGMVAGTTMAMSAGTLLTTPQHTAIGAHPVSMPTYRAQGTPAYSYVPPHWNPVYSPVQPGAPY
HUMAN11538	HUMAN11538_1to69	1.55698	0.50496127757	QARYSVSDPNALGVVPYLSEQNYYRAAGSYGGMASPMGVYSGHPEQYSAGMGRSYAPYHHHQPAAPKDQARYSVSDPNALGVVPYLSEQNYYRAAGSYGGMASPMGVYSGHPEQYSAGMGRSYAPYHHHQPAAPKDQARYSVSDPNALGVVPYLSEQNYYRAAGSYGGMASPMGVYSGHPEQYSAGMGRSYAPYHHHQPAAPKDQARYSVSDPNALGVVPYLSEQNYYRAAGSYGGMASPMGVYSGHPEQYSAGMG
HUMAN17654	HUMAN17654_1to195	1.92841	0.625424973996	NPVYSPGSSGVPYANAKGIGYPAGFPMGYAAAAPAYSPNMYPGANPTFQTGYTPGTPYKVSCSPTSGAVPPYSSSPNPYQTAVYPVRSAYPQQSPYAQQGTYYTQPLYAAPPHVIHHTTVVQPNGMPATVYPAPIPPPRGNGVTMGMVAGTTMAMSAGTLLTAHSPTPVAPHPVTVPTYRAPGTPTYSYVPPQWNPVYSPGSSGVPYANAKGIGYPAGFPMGYAAAAPAYSPNMYPGANPTFQTGYTPGTPYKVSC
HUMAN17781	HUMAN17781_1to58	1.56262	0.506791812848	GKVWKQQMYPQYATYYYPQYLQAKQSLVPAHPMAPPSPSTTSSNNNSSSSSNSGWDQGKVWKQQMYPQYATYYYPQYLQAKQSLVPAHPMAPPSPSTTSSNNNSSSSSNSGWDQGKVWKQQMYPQYATYYYPQYLQAKQSLVPAHPMAPPSPSTTSSNNNSSSSSNSGWDQGKVWKQQMYPQYATYYYPQYLQAKQSLVPAHPMAPPSPSTTSSNNNSSSSSNSGWDQGKVWKQQMYPQYATYYYPQYLQAKQSLV
HUMAN18111	HUMAN18111_1to33	1.50322	0.487526518346	EDLEETLFEEFENYSYDLDYYSLESDLEEKVQEDLEETLFEEFENYSYDLDYYSLESDLEEKVQEDLEETLFEEFENYSYDLDYYSLESDLEEKVQEDLEETLFEEFENYSYDLDYYSLESDLEEKVQEDLEETLFEEFENYSYDLDYYSLESDLEEKVQEDLEETLFEEFENYSYDLDYYSLESDLEEKVQEDLEETLFEEFENYSYDLDYYSLESDLEEKVQEDLEETLFEEFENYSYDLDYYSLESDLEEKVQ
HUMAN19403	HUMAN19403_1to70	1.81082	0.587287578728	SHYGSYYGGLGYSCGGFGGLGYGYGCGCGSFCRRGSGCGYGGYGYGSGFGSYGYGSGFGGYGYGSGFGGSHYGSYYGGLGYSCGGFGGLGYGYGCGCGSFCRRGSGCGYGGYGYGSGFGSYGYGSGFGGYGYGSGFGGSHYGSYYGGLGYSCGGFGGLGYGYGCGCGSFCRRGSGCGYGGYGYGSGFGSYGYGSGFGGYGYGSGFGGSHYGSYYGGLGYSCGGFGGLGYGYGCGCGSFCRRGSGCGYGGYGYGSGF
HUMAN20576	HUMAN20576_202to234	1.54602	0.501406141214	QSSLAKECPLSQSMISSIVNSTYYANVSAAKCQQSSLAKECPLSQSMISSIVNSTYYANVSAAKCQQSSLAKECPLSQSMISSIVNSTYYANVSAAKCQQSSLAKECPLSQSMISSIVNSTYYANVSAAKCQQSSLAKECPLSQSMISSIVNSTYYANVSAAKCQQSSLAKECPLSQSMISSIVNSTYYANVSAAKCQQSSLAKECPLSQSMISSIVNSTYYANVSAAKCQQSSLAKECPLSQSMISSIVNSTYYA
HUMAN21069	HUMAN21069_797to828	1.48124	0.480396141335	NNKPWPWMPMLAALVAVTAIVLYVPGLARASPNNKPWPWMPMLAALVAVTAIVLYVPGLARASPNNKPWPWMPMLAALVAVTAIVLYVPGLARASPNNKPWPWMPMLAALVAVTAIVLYVPGLARASPNNKPWPWMPMLAALVAVTAIVLYVPGLARASPNNKPWPWMPMLAALVAVTAIVLYVPGLARASPNNKPWPWMPMLAALVAVTAIVLYVPGLARASPNNKPWPWMPMLAALVAVTAIVLYVPGLARASP
HUMAN21627	HUMAN21627_39to82	1.47663	0.478902971694	YPGPQVSYPPPPAGHSGPGPAGFPVPNQPVYNQPVYNQPVGAAGYPGPQVSYPPPPAGHSGPGPAGFPVPNQPVYNQPVYNQPVGAAGYPGPQVSYPPPPAGHSGPGPAGFPVPNQPVYNQPVYNQPVGAAGYPGPQVSYPPPPAGHSGPGPAGFPVPNQPVYNQPVYNQPVGAAGYPGPQVSYPPPPAGHSGPGPAGFPVPNQPVYNQPVYNQPVGAAGYPGPQVSYPPPPAGHSGPGPAGFPVPNQPVYNQPVY
HUMAN22475	HUMAN22475_1to62	1.40911	0.457003511139	KFLVFAFILALMVSMIGADSSEEKFLRRIGRFGYGYGPYQPVPEQPLYPQPYQPQYQQYTFKFLVFAFILALMVSMIGADSSEEKFLRRIGRFGYGYGPYQPVPEQPLYPQPYQPQYQQYTFKFLVFAFILALMVSMIGADSSEEKFLRRIGRFGYGYGPYQPVPEQPLYPQPYQPQYQQYTFKFLVFAFILALMVSMIGADSSEEKFLRRIGRFGYGYGPYQPVPEQPLYPQPYQPQYQQYTFKFLVFAFILALM
HUMAN23887	HUMAN23887_195to247	1.41793	0.459866170307	VTDDTYYYRRRHRHERTQTQKEEEEEKPQTTYSAFIQLLPVLVIVIISVITQLVTDDTYYYRRRHRHERTQTQKEEEEEKPQTTYSAFIQLLPVLVIVIISVITQLVTDDTYYYRRRHRHERTQTQKEEEEEKPQTTYSAFIQLLPVLVIVIISVITQLVTDDTYYYRRRHRHERTQTQKEEEEEKPQTTYSAFIQLLPVLVIVIISVITQLVTDDTYYYRRRHRHERTQTQKEEEEEKPQTTYSAFIQLLPVLVI
HUMAN24340	HUMAN24340_286to332	3.02005	0.979465853463	YGPGYGGYDYSPYGYYGYGPGYDYSQGSTNYGKSQRRGGHQNNYKPYYGPGYGGYDYSPYGYYGYGPGYDYSQGSTNYGKSQRRGGHQNNYKPYYGPGYGGYDYSPYGYYGYGPGYDYSQGSTNYGKSQRRGGHQNNYKPYYGPGYGGYDYSPYGYYGYGPGYDYSQGSTNYGKSQRRGGHQNNYKPYYGPGYGGYDYSPYGYYGYGPGYDYSQGSTNYGKSQRRGGHQNNYKPYYGPGYGGYDYSPYGYYGYGPG
HUMAN24418	HUMAN24418_1to31	1.41837	0.460008214927	QARYSVSSPNSLGVVPYLGGEQSYYRAAAAQARYSVSSPNSLGVVPYLGGEQSYYRAAAAQARYSVSSPNSLGVVPYLGGEQSYYRAAAAQARYSVSSPNSLGVVPYLGGEQSYYRAAAAQARYSVSSPNSLGVVPYLGGEQSYYRAAAAQARYSVSSPNSLGVVPYLGGEQSYYRAAAAQARYSVSSPNSLGVVPYLGGEQSYYRAAAAQARYSVSSPNSLGVVPYLGGEQSYYRAAAAQARYSVSSPNSLGVVP
HUMAN27178	HUMAN27178_745to777	1.41647	0.459390935558	PPHAPFAMRNIYPPRGLPPYFHPRPGFYPNPAFPPHAPFAMRNIYPPRGLPPYFHPRPGFYPNPAFPPHAPFAMRNIYPPRGLPPYFHPRPGFYPNPAFPPHAPFAMRNIYPPRGLPPYFHPRPGFYPNPAFPPHAPFAMRNIYPPRGLPPYFHPRPGFYPNPAFPPHAPFAMRNIYPPRGLPPYFHPRPGFYPNPAFPPHAPFAMRNIYPPRGLPPYFHPRPGFYPNPAFPPHAPFAMRNIYPPRGLPPYFHPRP
HUMAN30283	HUMAN30283_248to328	1.48772	0.482499128556	DMNPTLPALNCSVENTHPTVSYYAHPQVASYNTYYHSPPHLPPYSAYDFQHSGVFPSSPPSGLSDEPQSASPSPSYMWSSSDMNPTLPALNCSVENTHPTVSYYAHPQVASYNTYYHSPPHLPPYSAYDFQHSGVFPSSPPSGLSDEPQSASPSPSYMWSSSDMNPTLPALNCSVENTHPTVSYYAHPQVASYNTYYHSPPHLPPYSAYDFQHSGVFPSSPPSGLSDEPQSASPSPSYMWSSSDMNPTLPALNCSV
