## Supplementary File 5 for "Discovering molecular features of intrinsically disordered regions by using evolution for contrastive learning": filter_164_idr_activations.txt

HUMAN01054	HUMAN01054_1to36	3.01399	0.892438204692	VCREQLSKNQVKWVFAGITCVSVVVIAAIVLAITLVCREQLSKNQVKWVFAGITCVSVVVIAAIVLAITLVCREQLSKNQVKWVFAGITCVSVVVIAAIVLAITLVCREQLSKNQVKWVFAGITCVSVVVIAAIVLAITLVCREQLSKNQVKWVFAGITCVSVVVIAAIVLAITLVCREQLSKNQVKWVFAGITCVSVVVIAAIVLAITLVCREQLSKNQVKWVFAGITCVSVVVIAAIVLAITLVCREQLSKNQV
HUMAN01288	HUMAN01288_1to32	3.37725	1.0	VCVLVLAAAAGAVAVFLILRIWVVLRSMDVTVCVLVLAAAAGAVAVFLILRIWVVLRSMDVTVCVLVLAAAAGAVAVFLILRIWVVLRSMDVTVCVLVLAAAAGAVAVFLILRIWVVLRSMDVTVCVLVLAAAAGAVAVFLILRIWVVLRSMDVTVCVLVLAAAAGAVAVFLILRIWVVLRSMDVTVCVLVLAAAAGAVAVFLILRIWVVLRSMDVTVCVLVLAAAAGAVAVFLILRIWVVLRSMDVTVCVLVLAA
HUMAN02129	HUMAN02129_105to141	3.03235	0.89787348377	LRRQMWWRGCKIKAIMALVAAILLLVIIILIVMKYRTLRRQMWWRGCKIKAIMALVAAILLLVIIILIVMKYRTLRRQMWWRGCKIKAIMALVAAILLLVIIILIVMKYRTLRRQMWWRGCKIKAIMALVAAILLLVIIILIVMKYRTLRRQMWWRGCKIKAIMALVAAILLLVIIILIVMKYRTLRRQMWWRGCKIKAIMALVAAILLLVIIILIVMKYRTLRRQMWWRGCKIKAIMALVAAILLLVIIILIVMK
HUMAN07570	HUMAN07570_1to39	3.13424	0.928044252569	APLLLQLAVLGAALAAAALVLISIVAFTTATKMPALHRAPLLLQLAVLGAALAAAALVLISIVAFTTATKMPALHRAPLLLQLAVLGAALAAAALVLISIVAFTTATKMPALHRAPLLLQLAVLGAALAAAALVLISIVAFTTATKMPALHRAPLLLQLAVLGAALAAAALVLISIVAFTTATKMPALHRAPLLLQLAVLGAALAAAALVLISIVAFTTATKMPALHRAPLLLQLAVLGAALAAAALVLISIVAFT
HUMAN07977	HUMAN07977_31to60	2.44066	0.722674330689	HLLVLAVSQLWLAVVVVPLAVSVACLNSDCHLLVLAVSQLWLAVVVVPLAVSVACLNSDCHLLVLAVSQLWLAVVVVPLAVSVACLNSDCHLLVLAVSQLWLAVVVVPLAVSVACLNSDCHLLVLAVSQLWLAVVVVPLAVSVACLNSDCHLLVLAVSQLWLAVVVVPLAVSVACLNSDCHLLVLAVSQLWLAVVVVPLAVSVACLNSDCHLLVLAVSQLWLAVVVVPLAVSVACLNSDCHLLVLAVSQLWLAVVV
HUMAN08834	HUMAN08834_1to30	2.53942	0.75191726448	GKESGWDSGRAAVAAVVGGVVAVGTVLVAGKESGWDSGRAAVAAVVGGVVAVGTVLVAGKESGWDSGRAAVAAVVGGVVAVGTVLVAGKESGWDSGRAAVAAVVGGVVAVGTVLVAGKESGWDSGRAAVAAVVGGVVAVGTVLVAGKESGWDSGRAAVAAVVGGVVAVGTVLVAGKESGWDSGRAAVAAVVGGVVAVGTVLVAGKESGWDSGRAAVAAVVGGVVAVGTVLVAGKESGWDSGRAAVAAVVGGVVAVG
HUMAN08837	HUMAN08837_1to50	2.44735	0.724657284165	EASALTSSAVTSVAKVVRVASGSAVVLPLARIATVVIGGVVAMAAVPMVEASALTSSAVTSVAKVVRVASGSAVVLPLARIATVVIGGVVAMAAVPMVEASALTSSAVTSVAKVVRVASGSAVVLPLARIATVVIGGVVAMAAVPMVEASALTSSAVTSVAKVVRVASGSAVVLPLARIATVVIGGVVAMAAVPMVEASALTSSAVTSVAKVVRVASGSAVVLPLARIATVVIGGVVAMAAVPMVEASALTSSAVT
HUMAN09909	HUMAN09909_881to916	2.6091	0.772549680436	EAEFRRAKVCKIAALIAAAACTVILVIVVPICTMKSEAEFRRAKVCKIAALIAAAACTVILVIVVPICTMKSEAEFRRAKVCKIAALIAAAACTVILVIVVPICTMKSEAEFRRAKVCKIAALIAAAACTVILVIVVPICTMKSEAEFRRAKVCKIAALIAAAACTVILVIVVPICTMKSEAEFRRAKVCKIAALIAAAACTVILVIVVPICTMKSEAEFRRAKVCKIAALIAAAACTVILVIVVPICTMKSEAEF
HUMAN11103	HUMAN11103_1to30	2.40246	0.711363963349	DRLQTALLVVLVLLAVALQATEAGPYGANDRLQTALLVVLVLLAVALQATEAGPYGANDRLQTALLVVLVLLAVALQATEAGPYGANDRLQTALLVVLVLLAVALQATEAGPYGANDRLQTALLVVLVLLAVALQATEAGPYGANDRLQTALLVVLVLLAVALQATEAGPYGANDRLQTALLVVLVLLAVALQATEAGPYGANDRLQTALLVVLVLLAVALQATEAGPYGANDRLQTALLVVLVLLAVALQATEAG
HUMAN12019	HUMAN12019_1to33	2.67418	0.791819252686	MRAVWEALAALAAVACLVGAVRGGPGLSMFAGMRAVWEALAALAAVACLVGAVRGGPGLSMFAGMRAVWEALAALAAVACLVGAVRGGPGLSMFAGMRAVWEALAALAAVACLVGAVRGGPGLSMFAGMRAVWEALAALAAVACLVGAVRGGPGLSMFAGMRAVWEALAALAAVACLVGAVRGGPGLSMFAGMRAVWEALAALAAVACLVGAVRGGPGLSMFAGMRAVWEALAALAAVACLVGAVRGGPGLSMFAG
HUMAN13353	HUMAN13353_25to62	2.60269	0.770653276889	LAVIILFITAVLLLILFAIVFGLLTSTENTQCEAGEEELAVIILFITAVLLLILFAIVFGLLTSTENTQCEAGEEELAVIILFITAVLLLILFAIVFGLLTSTENTQCEAGEEELAVIILFITAVLLLILFAIVFGLLTSTENTQCEAGEEELAVIILFITAVLLLILFAIVFGLLTSTENTQCEAGEEELAVIILFITAVLLLILFAIVFGLLTSTENTQCEAGEEELAVIILFITAVLLLILFAIVFGLLTSTE
HUMAN17794	HUMAN17794_1to38	2.51577	0.744914838682	KTWVKIVFGVATSAVLALLVMCIVLRPSRVHNSEENTKTWVKIVFGVATSAVLALLVMCIVLRPSRVHNSEENTKTWVKIVFGVATSAVLALLVMCIVLRPSRVHNSEENTKTWVKIVFGVATSAVLALLVMCIVLRPSRVHNSEENTKTWVKIVFGVATSAVLALLVMCIVLRPSRVHNSEENTKTWVKIVFGVATSAVLALLVMCIVLRPSRVHNSEENTKTWVKIVFGVATSAVLALLVMCIVLRPSRVHNSE
HUMAN19215	HUMAN19215_296to325	2.85915	0.846591238803	QKKNRKMLVILILFVIIIVLIVVLVGVKSRQKKNRKMLVILILFVIIIVLIVVLVGVKSRQKKNRKMLVILILFVIIIVLIVVLVGVKSRQKKNRKMLVILILFVIIIVLIVVLVGVKSRQKKNRKMLVILILFVIIIVLIVVLVGVKSRQKKNRKMLVILILFVIIIVLIVVLVGVKSRQKKNRKMLVILILFVIIIVLIVVLVGVKSRQKKNRKMLVILILFVIIIVLIVVLVGVKSRQKKNRKMLVILILFVI
HUMAN19781	HUMAN19781_1to34	2.99864	0.887893274477	KKKLVVLGLLAVVLVLVIVGLCLWLPSASKEPDKKKLVVLGLLAVVLVLVIVGLCLWLPSASKEPDKKKLVVLGLLAVVLVLVIVGLCLWLPSASKEPDKKKLVVLGLLAVVLVLVIVGLCLWLPSASKEPDKKKLVVLGLLAVVLVLVIVGLCLWLPSASKEPDKKKLVVLGLLAVVLVLVIVGLCLWLPSASKEPDKKKLVVLGLLAVVLVLVIVGLCLWLPSASKEPDKKKLVVLGLLAVVLVLVIVGLCLWL
HUMAN19901	HUMAN19901_1to34	3.20568	0.949196179887	ARGYGATVSLVLLGLGLALAVIVLAVVLSRHQAARGYGATVSLVLLGLGLALAVIVLAVVLSRHQAARGYGATVSLVLLGLGLALAVIVLAVVLSRHQAARGYGATVSLVLLGLGLALAVIVLAVVLSRHQAARGYGATVSLVLLGLGLALAVIVLAVVLSRHQAARGYGATVSLVLLGLGLALAVIVLAVVLSRHQAARGYGATVSLVLLGLGLALAVIVLAVVLSRHQAARGYGATVSLVLLGLGLALAVIVLA
HUMAN19910	HUMAN19910_1to33	2.94703	0.872611140769	KKKLVVLGLLAVVLVLVIVGLCLWLPSASKEPKKKLVVLGLLAVVLVLVIVGLCLWLPSASKEPKKKLVVLGLLAVVLVLVIVGLCLWLPSASKEPKKKLVVLGLLAVVLVLVIVGLCLWLPSASKEPKKKLVVLGLLAVVLVLVIVGLCLWLPSASKEPKKKLVVLGLLAVVLVLVIVGLCLWLPSASKEPKKKLVVLGLLAVVLVLVIVGLCLWLPSASKEPKKKLVVLGLLAVVLVLVIVGLCLWLPSASKEP
HUMAN20711	HUMAN20711_1to43	2.40985	0.713553831868	FTVLTRQPCEQAGLKALYRTPTIIALVVLLVSIVVLVSITVIFTVLTRQPCEQAGLKALYRTPTIIALVVLLVSIVVLVSITVIFTVLTRQPCEQAGLKALYRTPTIIALVVLLVSIVVLVSITVIFTVLTRQPCEQAGLKALYRTPTIIALVVLLVSIVVLVSITVIFTVLTRQPCEQAGLKALYRTPTIIALVVLLVSIVVLVSITVIFTVLTRQPCEQAGLKALYRTPTIIALVVLLVSIVVLVSITVIFTVL
HUMAN21069	HUMAN21069_797to828	2.45913	0.728144625073	NNKPWPWMPMLAALVAVTAIVLYVPGLARASPNNKPWPWMPMLAALVAVTAIVLYVPGLARASPNNKPWPWMPMLAALVAVTAIVLYVPGLARASPNNKPWPWMPMLAALVAVTAIVLYVPGLARASPNNKPWPWMPMLAALVAVTAIVLYVPGLARASPNNKPWPWMPMLAALVAVTAIVLYVPGLARASPNNKPWPWMPMLAALVAVTAIVLYVPGLARASPNNKPWPWMPMLAALVAVTAIVLYVPGLARASP
HUMAN21251	HUMAN21251_1to30	2.70684	0.80149159555	WTNFFKLRLFCCLLAVLMVVVLVINVTQVWTNFFKLRLFCCLLAVLMVVVLVINVTQVWTNFFKLRLFCCLLAVLMVVVLVINVTQVWTNFFKLRLFCCLLAVLMVVVLVINVTQVWTNFFKLRLFCCLLAVLMVVVLVINVTQVWTNFFKLRLFCCLLAVLMVVVLVINVTQVWTNFFKLRLFCCLLAVLMVVVLVINVTQVWTNFFKLRLFCCLLAVLMVVVLVINVTQVWTNFFKLRLFCCLLAVLMVVVLVI
HUMAN23493	HUMAN23493_1to51	2.5755	0.762602015611	ELCGLGLPRPPMLLALLLATLLAAMLALLTQVALVVQVAEAARAPSVSAKELCGLGLPRPPMLLALLLATLLAAMLALLTQVALVVQVAEAARAPSVSAKELCGLGLPRPPMLLALLLATLLAAMLALLTQVALVVQVAEAARAPSVSAKELCGLGLPRPPMLLALLLATLLAAMLALLTQVALVVQVAEAARAPSVSAKELCGLGLPRPPMLLALLLATLLAAMLALLTQVALVVQVAEAARAPSVSAKELCGLG
HUMAN26023	HUMAN26023_39to94	3.00485	0.889731719222	LISSLRVVGVVIAVGIFLFLIALVGLIGAVKHHQVLLFFYMIILLLVFIVQFSVSCLISSLRVVGVVIAVGIFLFLIALVGLIGAVKHHQVLLFFYMIILLLVFIVQFSVSCLISSLRVVGVVIAVGIFLFLIALVGLIGAVKHHQVLLFFYMIILLLVFIVQFSVSCLISSLRVVGVVIAVGIFLFLIALVGLIGAVKHHQVLLFFYMIILLLVFIVQFSVSCLISSLRVVGVVIAVGIFLFLIALVGLIGAVKH
HUMAN27044	HUMAN27044_1to35	2.4175	0.715819025651	AGAAAAVAAGAAAGAAAAAVSVAAPGRASAPPPPAGAAAAVAAGAAAGAAAAAVSVAAPGRASAPPPPAGAAAAVAAGAAAGAAAAAVSVAAPGRASAPPPPAGAAAAVAAGAAAGAAAAAVSVAAPGRASAPPPPAGAAAAVAAGAAAGAAAAAVSVAAPGRASAPPPPAGAAAAVAAGAAAGAAAAAVSVAAPGRASAPPPPAGAAAAVAAGAAAGAAAAAVSVAAPGRASAPPPPAGAAAAVAAGAAAGAAAA
HUMAN29430	HUMAN29430_1to31	2.79977	0.829007695884	RQGLLVLALVLVLVLVLAAGSQVQEWYPRERQGLLVLALVLVLVLVLAAGSQVQEWYPRERQGLLVLALVLVLVLVLAAGSQVQEWYPRERQGLLVLALVLVLVLVLAAGSQVQEWYPRERQGLLVLALVLVLVLVLAAGSQVQEWYPRERQGLLVLALVLVLVLVLAAGSQVQEWYPRERQGLLVLALVLVLVLVLAAGSQVQEWYPRERQGLLVLALVLVLVLVLAAGSQVQEWYPRERQGLLVLALVLVLVLV
HUMAN30008	HUMAN30008_472to524	2.36771	0.701075605246	LSGQIVYVCSSLLAVLLTALCLVLAQWSVPLLSGDLLWTAVVVLLLLLIIGIILSGQIVYVCSSLLAVLLTALCLVLAQWSVPLLSGDLLWTAVVVLLLLLIIGIILSGQIVYVCSSLLAVLLTALCLVLAQWSVPLLSGDLLWTAVVVLLLLLIIGIILSGQIVYVCSSLLAVLLTALCLVLAQWSVPLLSGDLLWTAVVVLLLLLIIGIILSGQIVYVCSSLLAVLLTALCLVLAQWSVPLLSGDLLWTAVVVL
HUMAN30365	HUMAN30365_1to31	2.55191	0.755618085801	AASAALSAAAAAAALSGLAVRLSRSAAARGAASAALSAAAAAAALSGLAVRLSRSAAARGAASAALSAAAAAAALSGLAVRLSRSAAARGAASAALSAAAAAAALSGLAVRLSRSAAARGAASAALSAAAAAAALSGLAVRLSRSAAARGAASAALSAAAAAAALSGLAVRLSRSAAARGAASAALSAAAAAAALSGLAVRLSRSAAARGAASAALSAAAAAAALSGLAVRLSRSAAARGAASAALSAAAAAAALS
HUMAN30373	HUMAN30373_1to31	2.55191	0.755618085801	AASAALSAAAAAAALSGLAVRLSRSAAARGAASAALSAAAAAAALSGLAVRLSRSAAARGAASAALSAAAAAAALSGLAVRLSRSAAARGAASAALSAAAAAAALSGLAVRLSRSAAARGAASAALSAAAAAAALSGLAVRLSRSAAARGAASAALSAAAAAAALSGLAVRLSRSAAARGAASAALSAAAAAAALSGLAVRLSRSAAARGAASAALSAAAAAAALSGLAVRLSRSAAARGAASAALSAAAAAAALS
