## Supplementary File 5 for "Discovering molecular features of intrinsically disordered regions by using evolution for contrastive learning": filter_165_idr_activations.txt

HUMAN11796	HUMAN11796_20to53	1.52685	0.751362974219	MGRDLRPGSRVLLLLLLLLLVYLTQPGNGNEGSMGRDLRPGSRVLLLLLLLLLVYLTQPGNGNEGSMGRDLRPGSRVLLLLLLLLLVYLTQPGNGNEGSMGRDLRPGSRVLLLLLLLLLVYLTQPGNGNEGSMGRDLRPGSRVLLLLLLLLLVYLTQPGNGNEGSMGRDLRPGSRVLLLLLLLLLVYLTQPGNGNEGSMGRDLRPGSRVLLLLLLLLLVYLTQPGNGNEGSMGRDLRPGSRVLLLLLLLLLVYLTQ
HUMAN17161	HUMAN17161_1590to1636	1.47824	0.72744252442	EKLFGALKSEEKLWDPFSLEEGPAEEPPSKGAVKEEKGGGGAEEEEEKLFGALKSEEKLWDPFSLEEGPAEEPPSKGAVKEEKGGGGAEEEEEKLFGALKSEEKLWDPFSLEEGPAEEPPSKGAVKEEKGGGGAEEEEEKLFGALKSEEKLWDPFSLEEGPAEEPPSKGAVKEEKGGGGAEEEEEKLFGALKSEEKLWDPFSLEEGPAEEPPSKGAVKEEKGGGGAEEEEEKLFGALKSEEKLWDPFSLEEGPAEE
HUMAN24850	HUMAN24850_7to39	1.42364	0.700573500412	MLGLCGQRLPAAWVLLLLPFLPLLLLAAPAPHMLGLCGQRLPAAWVLLLLPFLPLLLLAAPAPHMLGLCGQRLPAAWVLLLLPFLPLLLLAAPAPHMLGLCGQRLPAAWVLLLLPFLPLLLLAAPAPHMLGLCGQRLPAAWVLLLLPFLPLLLLAAPAPHMLGLCGQRLPAAWVLLLLPFLPLLLLAAPAPHMLGLCGQRLPAAWVLLLLPFLPLLLLAAPAPHMLGLCGQRLPAAWVLLLLPFLPLLLLAAPAPH
HUMAN00420	HUMAN00420_1to38	1.47404	0.725373424666	GYFRCARAGSFGRRRKMEPSTAARAWALFWLLLPLLGGYFRCARAGSFGRRRKMEPSTAARAWALFWLLLPLLGGYFRCARAGSFGRRRKMEPSTAARAWALFWLLLPLLGGYFRCARAGSFGRRRKMEPSTAARAWALFWLLLPLLGGYFRCARAGSFGRRRKMEPSTAARAWALFWLLLPLLGGYFRCARAGSFGRRRKMEPSTAARAWALFWLLLPLLGGYFRCARAGSFGRRRKMEPSTAARAWALFWLLLP
HUMAN01028	HUMAN01028_1to43	1.95564	0.962370319755	GLPEPGPLRLLALLLLLLLLLLLQLQHLAAAAADPLLGGQGPGLPEPGPLRLLALLLLLLLLLLLQLQHLAAAAADPLLGGQGPGLPEPGPLRLLALLLLLLLLLLLQLQHLAAAAADPLLGGQGPGLPEPGPLRLLALLLLLLLLLLLQLQHLAAAAADPLLGGQGPGLPEPGPLRLLALLLLLLLLLLLQLQHLAAAAADPLLGGQGPGLPEPGPLRLLALLLLLLLLLLLQLQHLAAAAADPLLGGQGPGLPE
HUMAN01763	HUMAN01763_1to42	1.42417	0.700836662258	ASGSNWLSGVNVVLVMAYGSLVFVLLFIFVKRQIMRFAMKSASGSNWLSGVNVVLVMAYGSLVFVLLFIFVKRQIMRFAMKSASGSNWLSGVNVVLVMAYGSLVFVLLFIFVKRQIMRFAMKSASGSNWLSGVNVVLVMAYGSLVFVLLFIFVKRQIMRFAMKSASGSNWLSGVNVVLVMAYGSLVFVLLFIFVKRQIMRFAMKSASGSNWLSGVNVVLVMAYGSLVFVLLFIFVKRQIMRFAMKSASGSNWLSGV
HUMAN01846	HUMAN01846_1to35	1.43231	0.704841051652	ALPALGLDPWSLLGLFLFQLLQLLLPTTTAGGGGALPALGLDPWSLLGLFLFQLLQLLLPTTTAGGGGALPALGLDPWSLLGLFLFQLLQLLLPTTTAGGGGALPALGLDPWSLLGLFLFQLLQLLLPTTTAGGGGALPALGLDPWSLLGLFLFQLLQLLLPTTTAGGGGALPALGLDPWSLLGLFLFQLLQLLLPTTTAGGGGALPALGLDPWSLLGLFLFQLLQLLLPTTTAGGGGALPALGLDPWSLLGLFLF
HUMAN02183	HUMAN02183_1to37	1.64019	0.807140027914	LRGPWRQLWLFFLLLLPGAPEPRGASRPWEGTDEPGLRGPWRQLWLFFLLLLPGAPEPRGASRPWEGTDEPGLRGPWRQLWLFFLLLLPGAPEPRGASRPWEGTDEPGLRGPWRQLWLFFLLLLPGAPEPRGASRPWEGTDEPGLRGPWRQLWLFFLLLLPGAPEPRGASRPWEGTDEPGLRGPWRQLWLFFLLLLPGAPEPRGASRPWEGTDEPGLRGPWRQLWLFFLLLLPGAPEPRGASRPWEGTDEPGLRGP
HUMAN04890	HUMAN04890_1to57	1.57275	0.773952127774	PGPRGAAGGLAPEMRGAGAAGLLALLLLLLLLLLGLGGRVEGGPAGERGAGGGGALPGPRGAAGGLAPEMRGAGAAGLLALLLLLLLLLLGLGGRVEGGPAGERGAGGGGALPGPRGAAGGLAPEMRGAGAAGLLALLLLLLLLLLGLGGRVEGGPAGERGAGGGGALPGPRGAAGGLAPEMRGAGAAGLLALLLLLLLLLLGLGGRVEGGPAGERGAGGGGALPGPRGAAGGLAPEMRGAGAAGLLALLLLLLLL
HUMAN05741	HUMAN05741_1to35	1.51752	0.746772835596	LPAPAAPRWPPLLLLLLLLLPLARGAPARPAAGGLPAPAAPRWPPLLLLLLLLLPLARGAPARPAAGGLPAPAAPRWPPLLLLLLLLLPLARGAPARPAAGGLPAPAAPRWPPLLLLLLLLLPLARGAPARPAAGGLPAPAAPRWPPLLLLLLLLLPLARGAPARPAAGGLPAPAAPRWPPLLLLLLLLLPLARGAPARPAAGGLPAPAAPRWPPLLLLLLLLLPLARGAPARPAAGGLPAPAAPRWPPLLLLLLL
HUMAN07377	HUMAN07377_1to43	1.57219	0.773673185603	GARASGGPLARAGLLLLLLLLLLLGLLAPGAQGARGRGGAEKGARASGGPLARAGLLLLLLLLLLLGLLAPGAQGARGRGGAEKGARASGGPLARAGLLLLLLLLLLLGLLAPGAQGARGRGGAEKGARASGGPLARAGLLLLLLLLLLLGLLAPGAQGARGRGGAEKGARASGGPLARAGLLLLLLLLLLLGLLAPGAQGARGRGGAEKGARASGGPLARAGLLLLLLLLLLLGLLAPGAQGARGRGGAEKGARA
HUMAN07413	HUMAN07413_1to38	1.69514	0.834178294439	AGPGWTLLLLLLLLLLLGSMAGYGPQKKLNLSHKGIGAGPGWTLLLLLLLLLLLGSMAGYGPQKKLNLSHKGIGAGPGWTLLLLLLLLLLLGSMAGYGPQKKLNLSHKGIGAGPGWTLLLLLLLLLLLGSMAGYGPQKKLNLSHKGIGAGPGWTLLLLLLLLLLLGSMAGYGPQKKLNLSHKGIGAGPGWTLLLLLLLLLLLGSMAGYGPQKKLNLSHKGIGAGPGWTLLLLLLLLLLLGSMAGYGPQKKLNLSHK
HUMAN08834	HUMAN08834_1to30	1.62463	0.799480293484	GKESGWDSGRAAVAAVVGGVVAVGTVLVAGKESGWDSGRAAVAAVVGGVVAVGTVLVAGKESGWDSGRAAVAAVVGGVVAVGTVLVAGKESGWDSGRAAVAAVVGGVVAVGTVLVAGKESGWDSGRAAVAAVVGGVVAVGTVLVAGKESGWDSGRAAVAAVVGGVVAVGTVLVAGKESGWDSGRAAVAAVVGGVVAVGTVLVAGKESGWDSGRAAVAAVVGGVVAVGTVLVAGKESGWDSGRAAVAAVVGGVVAVG
HUMAN09224	HUMAN09224_1to38	1.59157	0.783214063801	AAALWGFFPVLLLLLLSGDVQSSEVPGAAAEGSGGSGAAALWGFFPVLLLLLLSGDVQSSEVPGAAAEGSGGSGAAALWGFFPVLLLLLLSGDVQSSEVPGAAAEGSGGSGAAALWGFFPVLLLLLLSGDVQSSEVPGAAAEGSGGSGAAALWGFFPVLLLLLLSGDVQSSEVPGAAAEGSGGSGAAALWGFFPVLLLLLLSGDVQSSEVPGAAAEGSGGSGAAALWGFFPVLLLLLLSGDVQSSEVPGAAAEGSG
HUMAN10638	HUMAN10638_508to537	1.54503	0.760309714391	PGVMNGTPSTAGFLVAWPMVLLTVLLAWLFPGVMNGTPSTAGFLVAWPMVLLTVLLAWLFPGVMNGTPSTAGFLVAWPMVLLTVLLAWLFPGVMNGTPSTAGFLVAWPMVLLTVLLAWLFPGVMNGTPSTAGFLVAWPMVLLTVLLAWLFPGVMNGTPSTAGFLVAWPMVLLTVLLAWLFPGVMNGTPSTAGFLVAWPMVLLTVLLAWLFPGVMNGTPSTAGFLVAWPMVLLTVLLAWLFPGVMNGTPSTAGFLVA
HUMAN10772	HUMAN10772_163to193	1.6594	0.816588981321	PEEEEEEEEEEEEERKGLLPGALGSALQGPAPEEEEEEEEEEEEERKGLLPGALGSALQGPAPEEEEEEEEEEEEERKGLLPGALGSALQGPAPEEEEEEEEEEEEERKGLLPGALGSALQGPAPEEEEEEEEEEEEERKGLLPGALGSALQGPAPEEEEEEEEEEEEERKGLLPGALGSALQGPAPEEEEEEEEEEEEERKGLLPGALGSALQGPAPEEEEEEEEEEEEERKGLLPGALGSALQGPAPEEEEEEE
HUMAN11277	HUMAN11277_1to49	1.44157	0.709396227177	QPSGLEGPGTFGRWPLLSLLLLLLLLQPVTCAYTTPGPPRALTTLGAPQPSGLEGPGTFGRWPLLSLLLLLLLLQPVTCAYTTPGPPRALTTLGAPQPSGLEGPGTFGRWPLLSLLLLLLLLQPVTCAYTTPGPPRALTTLGAPQPSGLEGPGTFGRWPLLSLLLLLLLLQPVTCAYTTPGPPRALTTLGAPQPSGLEGPGTFGRWPLLSLLLLLLLLQPVTCAYTTPGPPRALTTLGAPQPSGLEGPGTFGRWPL
HUMAN12019	HUMAN12019_1to33	1.44305	0.710126287182	MRAVWEALAALAAVACLVGAVRGGPGLSMFAGMRAVWEALAALAAVACLVGAVRGGPGLSMFAGMRAVWEALAALAAVACLVGAVRGGPGLSMFAGMRAVWEALAALAAVACLVGAVRGGPGLSMFAGMRAVWEALAALAAVACLVGAVRGGPGLSMFAGMRAVWEALAALAAVACLVGAVRGGPGLSMFAGMRAVWEALAALAAVACLVGAVRGGPGLSMFAGMRAVWEALAALAAVACLVGAVRGGPGLSMFAG
HUMAN14832	HUMAN14832_1to37	1.99723	0.982837752919	AESGLAMWPSLLLLLLLPGPPPVAGLEDAAFPHLGEAESGLAMWPSLLLLLLLPGPPPVAGLEDAAFPHLGEAESGLAMWPSLLLLLLLPGPPPVAGLEDAAFPHLGEAESGLAMWPSLLLLLLLPGPPPVAGLEDAAFPHLGEAESGLAMWPSLLLLLLLPGPPPVAGLEDAAFPHLGEAESGLAMWPSLLLLLLLPGPPPVAGLEDAAFPHLGEAESGLAMWPSLLLLLLLPGPPPVAGLEDAAFPHLGEAESG
HUMAN15456	HUMAN15456_4585to4625	1.82842	0.899767131684	DSPPGEDDMEGSAAGDVSGAGSGGSSGWGLGAGEEAEGDEDDSPPGEDDMEGSAAGDVSGAGSGGSSGWGLGAGEEAEGDEDDSPPGEDDMEGSAAGDVSGAGSGGSSGWGLGAGEEAEGDEDDSPPGEDDMEGSAAGDVSGAGSGGSSGWGLGAGEEAEGDEDDSPPGEDDMEGSAAGDVSGAGSGGSSGWGLGAGEEAEGDEDDSPPGEDDMEGSAAGDVSGAGSGGSSGWGLGAGEEAEGDEDDSPPGEDDME
HUMAN18547	HUMAN18547_1to47	1.57438	0.774752935258	MSMLGGLQRYFRVILLLLLALTLLLLAGFLHSDLELDTPLFGGQAEMSMLGGLQRYFRVILLLLLALTLLLLAGFLHSDLELDTPLFGGQAEMSMLGGLQRYFRVILLLLLALTLLLLAGFLHSDLELDTPLFGGQAEMSMLGGLQRYFRVILLLLLALTLLLLAGFLHSDLELDTPLFGGQAEMSMLGGLQRYFRVILLLLLALTLLLLAGFLHSDLELDTPLFGGQAEMSMLGGLQRYFRVILLLLLALTLLLL
HUMAN18641	HUMAN18641_49to97	1.45564	0.716323027119	LPRLLSPPLRPRLLLLLLLLSPPLLLLLLPCEAEAAAAAAAVSGSAAAELPRLLSPPLRPRLLLLLLLLSPPLLLLLLPCEAEAAAAAAAVSGSAAAELPRLLSPPLRPRLLLLLLLLSPPLLLLLLPCEAEAAAAAAAVSGSAAAELPRLLSPPLRPRLLLLLLLLSPPLLLLLLPCEAEAAAAAAAVSGSAAAELPRLLSPPLRPRLLLLLLLLSPPLLLLLLPCEAEAAAAAAAVSGSAAAELPRLLSPPLRP
HUMAN18643	HUMAN18643_1to33	2.0271	0.997534045611	GWRPRRARGTPLLLLLLLLLLWPVPGAGVLQGGWRPRRARGTPLLLLLLLLLLWPVPGAGVLQGGWRPRRARGTPLLLLLLLLLLWPVPGAGVLQGGWRPRRARGTPLLLLLLLLLLWPVPGAGVLQGGWRPRRARGTPLLLLLLLLLLWPVPGAGVLQGGWRPRRARGTPLLLLLLLLLLWPVPGAGVLQGGWRPRRARGTPLLLLLLLLLLWPVPGAGVLQGGWRPRRARGTPLLLLLLLLLLWPVPGAGVLQG
HUMAN19677	HUMAN19677_1to35	1.43063	0.704013669868	GAARSPPSAVPGPLLGLLLLLLGVLAPGGASLRLGAARSPPSAVPGPLLGLLLLLLGVLAPGGASLRLGAARSPPSAVPGPLLGLLLLLLGVLAPGGASLRLGAARSPPSAVPGPLLGLLLLLLGVLAPGGASLRLGAARSPPSAVPGPLLGLLLLLLGVLAPGGASLRLGAARSPPSAVPGPLLGLLLLLLGVLAPGGASLRLGAARSPPSAVPGPLLGLLLLLLGVLAPGGASLRLGAARSPPSAVPGPLLGLL
HUMAN21443	HUMAN21443_1to38	1.74945	0.860905882154	PLPPRSLQVLLLLLLLLLLLPGMWAEAGLPRAGGGSQPLPPRSLQVLLLLLLLLLLLPGMWAEAGLPRAGGGSQPLPPRSLQVLLLLLLLLLLLPGMWAEAGLPRAGGGSQPLPPRSLQVLLLLLLLLLLLPGMWAEAGLPRAGGGSQPLPPRSLQVLLLLLLLLLLLPGMWAEAGLPRAGGGSQPLPPRSLQVLLLLLLLLLLLPGMWAEAGLPRAGGGSQPLPPRSLQVLLLLLLLLLLLPGMWAEAGLPRAGG
HUMAN21749	HUMAN21749_1to35	1.84027	0.905595468501	ASALWTVLPSRMSLRSLKWSLLLLSLLSFFVMWYASALWTVLPSRMSLRSLKWSLLLLSLLSFFVMWYASALWTVLPSRMSLRSLKWSLLLLSLLSFFVMWYASALWTVLPSRMSLRSLKWSLLLLSLLSFFVMWYASALWTVLPSRMSLRSLKWSLLLLSLLSFFVMWYASALWTVLPSRMSLRSLKWSLLLLSLLSFFVMWYASALWTVLPSRMSLRSLKWSLLLLSLLSFFVMWYASALWTVLPSRMSLRSLK
HUMAN22517	HUMAN22517_1to35	1.46871	0.722753773433	SSAAGFCASRPGLLFLGLLLLPLVVAFASAEAEESSAAGFCASRPGLLFLGLLLLPLVVAFASAEAEESSAAGFCASRPGLLFLGLLLLPLVVAFASAEAEESSAAGFCASRPGLLFLGLLLLPLVVAFASAEAEESSAAGFCASRPGLLFLGLLLLPLVVAFASAEAEESSAAGFCASRPGLLFLGLLLLPLVVAFASAEAEESSAAGFCASRPGLLFLGLLLLPLVVAFASAEAEESSAAGFCASRPGLLFLGL
HUMAN23940	HUMAN23940_1to37	1.59048	0.782677356771	EQAGTRPAATEHPRLRRPMPWLLLLPLLLLLLLLLPEQAGTRPAATEHPRLRRPMPWLLLLPLLLLLLLLLPEQAGTRPAATEHPRLRRPMPWLLLLPLLLLLLLLLPEQAGTRPAATEHPRLRRPMPWLLLLPLLLLLLLLLPEQAGTRPAATEHPRLRRPMPWLLLLPLLLLLLLLLPEQAGTRPAATEHPRLRRPMPWLLLLPLLLLLLLLLPEQAGTRPAATEHPRLRRPMPWLLLLPLLLLLLLLLPEQAG
HUMAN24306	HUMAN24306_1to34	1.46315	0.720018145614	RALLLLGFLLVSLESTLSIPPWEAPKEHKYKAERALLLLGFLLVSLESTLSIPPWEAPKEHKYKAERALLLLGFLLVSLESTLSIPPWEAPKEHKYKAERALLLLGFLLVSLESTLSIPPWEAPKEHKYKAERALLLLGFLLVSLESTLSIPPWEAPKEHKYKAERALLLLGFLLVSLESTLSIPPWEAPKEHKYKAERALLLLGFLLVSLESTLSIPPWEAPKEHKYKAERALLLLGFLLVSLESTLSIPPWEAP
HUMAN24852	HUMAN24852_1to32	1.5675	0.771365269113	GSRAELCTLLGGFSFLLLLIPGEGAKGGSLRGSRAELCTLLGGFSFLLLLIPGEGAKGGSLRGSRAELCTLLGGFSFLLLLIPGEGAKGGSLRGSRAELCTLLGGFSFLLLLIPGEGAKGGSLRGSRAELCTLLGGFSFLLLLIPGEGAKGGSLRGSRAELCTLLGGFSFLLLLIPGEGAKGGSLRGSRAELCTLLGGFSFLLLLIPGEGAKGGSLRGSRAELCTLLGGFSFLLLLIPGEGAKGGSLRGSRAELCT
HUMAN24898	HUMAN24898_1to41	1.44764	0.712383870889	QLRLFRRLLLAALLLVIVWTLFGPSGLGEELLSLSLASLLQLRLFRRLLLAALLLVIVWTLFGPSGLGEELLSLSLASLLQLRLFRRLLLAALLLVIVWTLFGPSGLGEELLSLSLASLLQLRLFRRLLLAALLLVIVWTLFGPSGLGEELLSLSLASLLQLRLFRRLLLAALLLVIVWTLFGPSGLGEELLSLSLASLLQLRLFRRLLLAALLLVIVWTLFGPSGLGEELLSLSLASLLQLRLFRRLLLAALLLV
HUMAN25073	HUMAN25073_1to42	1.59468	0.784742350121	DSMPEPASRCLLLLPLLLLLLLLLPAPELGPSQAGAEENDWDSMPEPASRCLLLLPLLLLLLLLLPAPELGPSQAGAEENDWDSMPEPASRCLLLLPLLLLLLLLLPAPELGPSQAGAEENDWDSMPEPASRCLLLLPLLLLLLLLLPAPELGPSQAGAEENDWDSMPEPASRCLLLLPLLLLLLLLLPAPELGPSQAGAEENDWDSMPEPASRCLLLLPLLLLLLLLLPAPELGPSQAGAEENDWDSMPEPASRC
HUMAN25092	HUMAN25092_1658to1690	1.66032	0.817044557536	LFLEQEDEEEKRLEEEEEEEEEEEAEKELFIEDLFLEQEDEEEKRLEEEEEEEEEEEAEKELFIEDLFLEQEDEEEKRLEEEEEEEEEEEAEKELFIEDLFLEQEDEEEKRLEEEEEEEEEEEAEKELFIEDLFLEQEDEEEKRLEEEEEEEEEEEAEKELFIEDLFLEQEDEEEKRLEEEEEEEEEEEAEKELFIEDLFLEQEDEEEKRLEEEEEEEEEEEAEKELFIEDLFLEQEDEEEKRLEEEEEEEEEEEA
HUMAN25680	HUMAN25680_1to30	1.63929	0.806693075148	RPQELPRLAFPLLLLLLLLLPPPPCPAHSRPQELPRLAFPLLLLLLLLLPPPPCPAHSRPQELPRLAFPLLLLLLLLLPPPPCPAHSRPQELPRLAFPLLLLLLLLLPPPPCPAHSRPQELPRLAFPLLLLLLLLLPPPPCPAHSRPQELPRLAFPLLLLLLLLLPPPPCPAHSRPQELPRLAFPLLLLLLLLLPPPPCPAHSRPQELPRLAFPLLLLLLLLLPPPPCPAHSRPQELPRLAFPLLLLLLLLLPPPP
HUMAN25754	HUMAN25754_16to46	2.03211	1.0	LAVLQRDRIKLLFFDILVFLSVFLLFLLFLVLAVLQRDRIKLLFFDILVFLSVFLLFLLFLVLAVLQRDRIKLLFFDILVFLSVFLLFLLFLVLAVLQRDRIKLLFFDILVFLSVFLLFLLFLVLAVLQRDRIKLLFFDILVFLSVFLLFLLFLVLAVLQRDRIKLLFFDILVFLSVFLLFLLFLVLAVLQRDRIKLLFFDILVFLSVFLLFLLFLVLAVLQRDRIKLLFFDILVFLSVFLLFLLFLVLAVLQRDR
HUMAN27078	HUMAN27078_1to37	1.48697	0.731739465783	ARKLSVLEVLLIIFCLIVVTIDILLLLLVLEETSDTARKLSVLEVLLIIFCLIVVTIDILLLLLVLEETSDTARKLSVLEVLLIIFCLIVVTIDILLLLLVLEETSDTARKLSVLEVLLIIFCLIVVTIDILLLLLVLEETSDTARKLSVLEVLLIIFCLIVVTIDILLLLLVLEETSDTARKLSVLEVLLIIFCLIVVTIDILLLLLVLEETSDTARKLSVLEVLLIIFCLIVVTIDILLLLLVLEETSDTARKL
HUMAN27266	HUMAN27266_176to211	1.78654	0.879157147631	GPPNPPCPPGSEPGPSGLEIGSLLLPLLLLLLLLLWGPPNPPCPPGSEPGPSGLEIGSLLLPLLLLLLLLLWGPPNPPCPPGSEPGPSGLEIGSLLLPLLLLLLLLLWGPPNPPCPPGSEPGPSGLEIGSLLLPLLLLLLLLLWGPPNPPCPPGSEPGPSGLEIGSLLLPLLLLLLLLLWGPPNPPCPPGSEPGPSGLEIGSLLLPLLLLLLLLLWGPPNPPCPPGSEPGPSGLEIGSLLLPLLLLLLLLLWGPPN
HUMAN27333	HUMAN27333_1to30	1.54952	0.762518549214	GPPLPLLLLLLLLLPPRVLPAAPSSVPRGGPPLPLLLLLLLLLPPRVLPAAPSSVPRGGPPLPLLLLLLLLLPPRVLPAAPSSVPRGGPPLPLLLLLLLLLPPRVLPAAPSSVPRGGPPLPLLLLLLLLLPPRVLPAAPSSVPRGGPPLPLLLLLLLLLPPRVLPAAPSSVPRGGPPLPLLLLLLLLLPPRVLPAAPSSVPRGGPPLPLLLLLLLLLPPRVLPAAPSSVPRGGPPLPLLLLLLLLLPPRVLPAAPS
HUMAN28297	HUMAN28297_1to36	1.59246	0.783648052063	RGQAAAPGPVWILAPLLLLLLLLGRRARAAAGADARGQAAAPGPVWILAPLLLLLLLLGRRARAAAGADARGQAAAPGPVWILAPLLLLLLLLGRRARAAAGADARGQAAAPGPVWILAPLLLLLLLLGRRARAAAGADARGQAAAPGPVWILAPLLLLLLLLGRRARAAAGADARGQAAAPGPVWILAPLLLLLLLLGRRARAAAGADARGQAAAPGPVWILAPLLLLLLLLGRRARAAAGADARGQAAAPGPVW
HUMAN28722	HUMAN28722_1to34	1.61548	0.794978031911	PRLSLLLPLLLLLLLPLLPPLSPSLGIRDVGGRPRLSLLLPLLLLLLLPLLPPLSPSLGIRDVGGRPRLSLLLPLLLLLLLPLLPPLSPSLGIRDVGGRPRLSLLLPLLLLLLLPLLPPLSPSLGIRDVGGRPRLSLLLPLLLLLLLPLLPPLSPSLGIRDVGGRPRLSLLLPLLLLLLLPLLPPLSPSLGIRDVGGRPRLSLLLPLLLLLLLPLLPPLSPSLGIRDVGGRPRLSLLLPLLLLLLLPLLPPLSPSL
HUMAN29476	HUMAN29476_1to33	1.52822	0.75203824306	RGPSWSRPRPLLLLLLLLSPWPVWAQVSATASRGPSWSRPRPLLLLLLLLSPWPVWAQVSATASRGPSWSRPRPLLLLLLLLSPWPVWAQVSATASRGPSWSRPRPLLLLLLLLSPWPVWAQVSATASRGPSWSRPRPLLLLLLLLSPWPVWAQVSATASRGPSWSRPRPLLLLLLLLSPWPVWAQVSATASRGPSWSRPRPLLLLLLLLSPWPVWAQVSATASRGPSWSRPRPLLLLLLLLSPWPVWAQVSATAS
