## Supplementary File 5 for "Discovering molecular features of intrinsically disordered regions by using evolution for contrastive learning": filter_166_idr_activations.txt

HUMAN14516	HUMAN14516_625to655	0.871201	0.734555628884	LAAQNKGLQTQLSESRRKQAEAECKSKEEVLAAQNKGLQTQLSESRRKQAEAECKSKEEVLAAQNKGLQTQLSESRRKQAEAECKSKEEVLAAQNKGLQTQLSESRRKQAEAECKSKEEVLAAQNKGLQTQLSESRRKQAEAECKSKEEVLAAQNKGLQTQLSESRRKQAEAECKSKEEVLAAQNKGLQTQLSESRRKQAEAECKSKEEVLAAQNKGLQTQLSESRRKQAEAECKSKEEVLAAQNKGLQTQLSESR
HUMAN18499	HUMAN18499_668to705	0.843582	0.711268935644	LLEQQRLDYESKLEALQKQMDSRYYPEVNEEEEEPEDLLEQQRLDYESKLEALQKQMDSRYYPEVNEEEEEPEDLLEQQRLDYESKLEALQKQMDSRYYPEVNEEEEEPEDLLEQQRLDYESKLEALQKQMDSRYYPEVNEEEEEPEDLLEQQRLDYESKLEALQKQMDSRYYPEVNEEEEEPEDLLEQQRLDYESKLEALQKQMDSRYYPEVNEEEEEPEDLLEQQRLDYESKLEALQKQMDSRYYPEVNEEEEE
HUMAN18521	HUMAN18521_364to397	1.08413	0.914090870988	LRRMQEMIARMQAQMQMQMQGGDGDGGALGHHVLRRMQEMIARMQAQMQMQMQGGDGDGGALGHHVLRRMQEMIARMQAQMQMQMQGGDGDGGALGHHVLRRMQEMIARMQAQMQMQMQGGDGDGGALGHHVLRRMQEMIARMQAQMQMQMQGGDGDGGALGHHVLRRMQEMIARMQAQMQMQMQGGDGDGGALGHHVLRRMQEMIARMQAQMQMQMQGGDGDGGALGHHVLRRMQEMIARMQAQMQMQMQGGDGD
HUMAN02459	HUMAN02459_265to315	0.886876	0.747772108697	MKKVLLEMEDQKNSYEQKAKESLQKVLEEKMNAEQQLQSTQRSLALAEQKCMKKVLLEMEDQKNSYEQKAKESLQKVLEEKMNAEQQLQSTQRSLALAEQKCMKKVLLEMEDQKNSYEQKAKESLQKVLEEKMNAEQQLQSTQRSLALAEQKCMKKVLLEMEDQKNSYEQKAKESLQKVLEEKMNAEQQLQSTQRSLALAEQKCMKKVLLEMEDQKNSYEQKAKESLQKVLEEKMNAEQQLQSTQRSLALAEQKCM
HUMAN02684	HUMAN02684_1169to1199	0.853703	0.719802476487	DKAKPLGTVQQKRRQKMQQKKSQDLESVQEVDKAKPLGTVQQKRRQKMQQKKSQDLESVQEVDKAKPLGTVQQKRRQKMQQKKSQDLESVQEVDKAKPLGTVQQKRRQKMQQKKSQDLESVQEVDKAKPLGTVQQKRRQKMQQKKSQDLESVQEVDKAKPLGTVQQKRRQKMQQKKSQDLESVQEVDKAKPLGTVQQKRRQKMQQKKSQDLESVQEVDKAKPLGTVQQKRRQKMQQKKSQDLESVQEVDKAKPLGT
HUMAN02927	HUMAN02927_263to303	0.84013	0.708358268602	STCIKNEKIHQFQRKQNNIITHDQDYSNFSSSMEKESEDGPSTCIKNEKIHQFQRKQNNIITHDQDYSNFSSSMEKESEDGPSTCIKNEKIHQFQRKQNNIITHDQDYSNFSSSMEKESEDGPSTCIKNEKIHQFQRKQNNIITHDQDYSNFSSSMEKESEDGPSTCIKNEKIHQFQRKQNNIITHDQDYSNFSSSMEKESEDGPSTCIKNEKIHQFQRKQNNIITHDQDYSNFSSSMEKESEDGPSTCIKNEKIH
HUMAN03642	HUMAN03642_63to92	0.980873	0.827025707064	LEKLEKMHQAAQNTIRQQEMAEKDQRQITHLEKLEKMHQAAQNTIRQQEMAEKDQRQITHLEKLEKMHQAAQNTIRQQEMAEKDQRQITHLEKLEKMHQAAQNTIRQQEMAEKDQRQITHLEKLEKMHQAAQNTIRQQEMAEKDQRQITHLEKLEKMHQAAQNTIRQQEMAEKDQRQITHLEKLEKMHQAAQNTIRQQEMAEKDQRQITHLEKLEKMHQAAQNTIRQQEMAEKDQRQITHLEKLEKMHQAAQNTIR
HUMAN05867	HUMAN05867_444to543	1.09511	0.923345180978	SETYLMKHMRKHNPPDLQQQVQAAAAAAAVAQAQAQAQAQAQAQAQAQAQAQASQASQQQQQQQQQQQQQQQQPPPHFQSPGAAPQGGGGGDSNPNPPPQSETYLMKHMRKHNPPDLQQQVQAAAAAAAVAQAQAQAQAQAQAQAQAQAQAQASQASQQQQQQQQQQQQQQQQPPPHFQSPGAAPQGGGGGDSNPNPPPQSETYLMKHMRKHNPPDLQQQVQAAAAAAAVAQAQAQAQAQAQAQAQAQAQAQASQA
HUMAN06064	HUMAN06064_1019to1055	0.888467	0.749113386606	QQRLQAEFSDMIANSLQKRQAAGIRSQKPRRVASYKKQQRLQAEFSDMIANSLQKRQAAGIRSQKPRRVASYKKQQRLQAEFSDMIANSLQKRQAAGIRSQKPRRVASYKKQQRLQAEFSDMIANSLQKRQAAGIRSQKPRRVASYKKQQRLQAEFSDMIANSLQKRQAAGIRSQKPRRVASYKKQQRLQAEFSDMIANSLQKRQAAGIRSQKPRRVASYKKQQRLQAEFSDMIANSLQKRQAAGIRSQKPRRVAS
HUMAN06895	HUMAN06895_351to381	1.04744	0.883148153993	SPCDNRVPAQQLYFTTPSNQNVYQVDSLQSTSPCDNRVPAQQLYFTTPSNQNVYQVDSLQSTSPCDNRVPAQQLYFTTPSNQNVYQVDSLQSTSPCDNRVPAQQLYFTTPSNQNVYQVDSLQSTSPCDNRVPAQQLYFTTPSNQNVYQVDSLQSTSPCDNRVPAQQLYFTTPSNQNVYQVDSLQSTSPCDNRVPAQQLYFTTPSNQNVYQVDSLQSTSPCDNRVPAQQLYFTTPSNQNVYQVDSLQSTSPCDNRVP
HUMAN06896	HUMAN06896_445to478	1.18602	1.0	TVSILEQRLTLTEDKLKDCLENQQKLFSAVQQKSTVSILEQRLTLTEDKLKDCLENQQKLFSAVQQKSTVSILEQRLTLTEDKLKDCLENQQKLFSAVQQKSTVSILEQRLTLTEDKLKDCLENQQKLFSAVQQKSTVSILEQRLTLTEDKLKDCLENQQKLFSAVQQKSTVSILEQRLTLTEDKLKDCLENQQKLFSAVQQKSTVSILEQRLTLTEDKLKDCLENQQKLFSAVQQKSTVSILEQRLTLTEDKLKD
HUMAN08978	HUMAN08978_142to174	1.12284	0.946723792136	IENQQQMLVAKEQRLHFLKQQERRQQQSISENEIENQQQMLVAKEQRLHFLKQQERRQQQSISENEIENQQQMLVAKEQRLHFLKQQERRQQQSISENEIENQQQMLVAKEQRLHFLKQQERRQQQSISENEIENQQQMLVAKEQRLHFLKQQERRQQQSISENEIENQQQMLVAKEQRLHFLKQQERRQQQSISENEIENQQQMLVAKEQRLHFLKQQERRQQQSISENEIENQQQMLVAKEQRLHFLKQQERRQ
HUMAN09719	HUMAN09719_1331to1363	1.01413	0.855063486183	LKQALNGLSQLTYTSGNPTKRQSQLIDTLQHQVLKQALNGLSQLTYTSGNPTKRQSQLIDTLQHQVLKQALNGLSQLTYTSGNPTKRQSQLIDTLQHQVLKQALNGLSQLTYTSGNPTKRQSQLIDTLQHQVLKQALNGLSQLTYTSGNPTKRQSQLIDTLQHQVLKQALNGLSQLTYTSGNPTKRQSQLIDTLQHQVLKQALNGLSQLTYTSGNPTKRQSQLIDTLQHQVLKQALNGLSQLTYTSGNPTKRQSQL
HUMAN10730	HUMAN10730_1867to1897	0.946688	0.798202781077	TPSPGWQSLGSSQSRLGSLDCSHSFSSRTDLTPSPGWQSLGSSQSRLGSLDCSHSFSSRTDLTPSPGWQSLGSSQSRLGSLDCSHSFSSRTDLTPSPGWQSLGSSQSRLGSLDCSHSFSSRTDLTPSPGWQSLGSSQSRLGSLDCSHSFSSRTDLTPSPGWQSLGSSQSRLGSLDCSHSFSSRTDLTPSPGWQSLGSSQSRLGSLDCSHSFSSRTDLTPSPGWQSLGSSQSRLGSLDCSHSFSSRTDLTPSPGWQS
HUMAN11220	HUMAN11220_143to173	0.881918	0.743592029586	GPWFTADSGTPAPEHNEKRQRRQERRQMKRLGPWFTADSGTPAPEHNEKRQRRQERRQMKRLGPWFTADSGTPAPEHNEKRQRRQERRQMKRLGPWFTADSGTPAPEHNEKRQRRQERRQMKRLGPWFTADSGTPAPEHNEKRQRRQERRQMKRLGPWFTADSGTPAPEHNEKRQRRQERRQMKRLGPWFTADSGTPAPEHNEKRQRRQERRQMKRLGPWFTADSGTPAPEHNEKRQRRQERRQMKRLGPWFTADS
HUMAN12104	HUMAN12104_771to816	0.858336	0.723708158753	AQKQLSEEQDARILQDQILTSKQKELEMARKKMNSEISHRHQKEKDAQKQLSEEQDARILQDQILTSKQKELEMARKKMNSEISHRHQKEKDAQKQLSEEQDARILQDQILTSKQKELEMARKKMNSEISHRHQKEKDAQKQLSEEQDARILQDQILTSKQKELEMARKKMNSEISHRHQKEKDAQKQLSEEQDARILQDQILTSKQKELEMARKKMNSEISHRHQKEKDAQKQLSEEQDARILQDQILTSKQKEL
HUMAN12996	HUMAN12996_718to750	0.929734	0.783907559824	GLDTEGSKQRSASQSSLDKLDQELKEQQKELKNGLDTEGSKQRSASQSSLDKLDQELKEQQKELKNGLDTEGSKQRSASQSSLDKLDQELKEQQKELKNGLDTEGSKQRSASQSSLDKLDQELKEQQKELKNGLDTEGSKQRSASQSSLDKLDQELKEQQKELKNGLDTEGSKQRSASQSSLDKLDQELKEQQKELKNGLDTEGSKQRSASQSSLDKLDQELKEQQKELKNGLDTEGSKQRSASQSSLDKLDQELK
HUMAN17985	HUMAN17985_620to693	0.885681	0.746764881305	YEEKATKDLERYNSQMKRAIEQESQMSLKDGRKKIKPTSAWNLAQKHKLKTSLSNQPKLDELLQSQIEKRRSQNYEEKATKDLERYNSQMKRAIEQESQMSLKDGRKKIKPTSAWNLAQKHKLKTSLSNQPKLDELLQSQIEKRRSQNYEEKATKDLERYNSQMKRAIEQESQMSLKDGRKKIKPTSAWNLAQKHKLKTSLSNQPKLDELLQSQIEKRRSQNYEEKATKDLERYNSQMKRAIEQESQMSLKDGRKK
HUMAN18313	HUMAN18313_279to315	0.872065	0.735283936407	QASLWDRGNTRNSPPPYGFHLSPEEMRRQRLHRFDSQQASLWDRGNTRNSPPPYGFHLSPEEMRRQRLHRFDSQQASLWDRGNTRNSPPPYGFHLSPEEMRRQRLHRFDSQQASLWDRGNTRNSPPPYGFHLSPEEMRRQRLHRFDSQQASLWDRGNTRNSPPPYGFHLSPEEMRRQRLHRFDSQQASLWDRGNTRNSPPPYGFHLSPEEMRRQRLHRFDSQQASLWDRGNTRNSPPPYGFHLSPEEMRRQRLHRF
HUMAN19130	HUMAN19130_585to632	0.840591	0.708746746186	PNHQTSLGQERLTDQEIGDGKGLDMARRCSVTSMESTVSSGTQTTVQDPNHQTSLGQERLTDQEIGDGKGLDMARRCSVTSMESTVSSGTQTTVQDPNHQTSLGQERLTDQEIGDGKGLDMARRCSVTSMESTVSSGTQTTVQDPNHQTSLGQERLTDQEIGDGKGLDMARRCSVTSMESTVSSGTQTTVQDPNHQTSLGQERLTDQEIGDGKGLDMARRCSVTSMESTVSSGTQTTVQDPNHQTSLGQERLTDQE
HUMAN19782	HUMAN19782_539to570	1.09989	0.92737740743	LQRQLMLQQGNGGAWPEAGGQSATCEEVRRQMLQRQLMLQQGNGGAWPEAGGQSATCEEVRRQMLQRQLMLQQGNGGAWPEAGGQSATCEEVRRQMLQRQLMLQQGNGGAWPEAGGQSATCEEVRRQMLQRQLMLQQGNGGAWPEAGGQSATCEEVRRQMLQRQLMLQQGNGGAWPEAGGQSATCEEVRRQMLQRQLMLQQGNGGAWPEAGGQSATCEEVRRQMLQRQLMLQQGNGGAWPEAGGQSATCEEVRRQM
HUMAN22442	HUMAN22442_82to123	0.891971	0.752067575198	EPQPTREKQLQELQQQQEEEERQRQQRREERRQQNLRARSREEPQPTREKQLQELQQQQEEEERQRQQRREERRQQNLRARSREEPQPTREKQLQELQQQQEEEERQRQQRREERRQQNLRARSREEPQPTREKQLQELQQQQEEEERQRQQRREERRQQNLRARSREEPQPTREKQLQELQQQQEEEERQRQQRREERRQQNLRARSREEPQPTREKQLQELQQQQEEEERQRQQRREERRQQNLRARSREEPQP
HUMAN23845	HUMAN23845_1to37	0.947425	0.798824294956	LRNSTFKNMQRRHTTLREKGRRQAIRGPAYMFNEKGLRNSTFKNMQRRHTTLREKGRRQAIRGPAYMFNEKGLRNSTFKNMQRRHTTLREKGRRQAIRGPAYMFNEKGLRNSTFKNMQRRHTTLREKGRRQAIRGPAYMFNEKGLRNSTFKNMQRRHTTLREKGRRQAIRGPAYMFNEKGLRNSTFKNMQRRHTTLREKGRRQAIRGPAYMFNEKGLRNSTFKNMQRRHTTLREKGRRQAIRGPAYMFNEKGLRNS
HUMAN26901	HUMAN26901_1to30	0.852255	0.718581159249	DTNDDPDEDHLTSYDIQLSIQESIEASKTDTNDDPDEDHLTSYDIQLSIQESIEASKTDTNDDPDEDHLTSYDIQLSIQESIEASKTDTNDDPDEDHLTSYDIQLSIQESIEASKTDTNDDPDEDHLTSYDIQLSIQESIEASKTDTNDDPDEDHLTSYDIQLSIQESIEASKTDTNDDPDEDHLTSYDIQLSIQESIEASKTDTNDDPDEDHLTSYDIQLSIQESIEASKTDTNDDPDEDHLTSYDIQLSIQESI
HUMAN28447	HUMAN28447_2070to2099	0.911831	0.768813270837	KPIFRVESQKRDSFHRSSFRKCETQLSQGSKPIFRVESQKRDSFHRSSFRKCETQLSQGSKPIFRVESQKRDSFHRSSFRKCETQLSQGSKPIFRVESQKRDSFHRSSFRKCETQLSQGSKPIFRVESQKRDSFHRSSFRKCETQLSQGSKPIFRVESQKRDSFHRSSFRKCETQLSQGSKPIFRVESQKRDSFHRSSFRKCETQLSQGSKPIFRVESQKRDSFHRSSFRKCETQLSQGSKPIFRVESQKRDSFHR
HUMAN28516	HUMAN28516_1046to1082	0.908099	0.765666501895	LLREEQAQMLLNEQAQQLQELNYKLELHSSEEADKNQLLREEQAQMLLNEQAQQLQELNYKLELHSSEEADKNQLLREEQAQMLLNEQAQQLQELNYKLELHSSEEADKNQLLREEQAQMLLNEQAQQLQELNYKLELHSSEEADKNQLLREEQAQMLLNEQAQQLQELNYKLELHSSEEADKNQLLREEQAQMLLNEQAQQLQELNYKLELHSSEEADKNQLLREEQAQMLLNEQAQQLQELNYKLELHSSEEAD
HUMAN29585	HUMAN29585_100to137	0.835224	0.704221610531	LSRLKRELTQMKQELQYKEKGVETLQEIDRKMSSTHTSLSRLKRELTQMKQELQYKEKGVETLQEIDRKMSSTHTSLSRLKRELTQMKQELQYKEKGVETLQEIDRKMSSTHTSLSRLKRELTQMKQELQYKEKGVETLQEIDRKMSSTHTSLSRLKRELTQMKQELQYKEKGVETLQEIDRKMSSTHTSLSRLKRELTQMKQELQYKEKGVETLQEIDRKMSSTHTSLSRLKRELTQMKQELQYKEKGVETLQEI
HUMAN29929	HUMAN29929_3029to3060	0.848932	0.715779848899	IQEEVLAQQRAEQQRRELAQNASSDTPMDPVTIQEEVLAQQRAEQQRRELAQNASSDTPMDPVTIQEEVLAQQRAEQQRRELAQNASSDTPMDPVTIQEEVLAQQRAEQQRRELAQNASSDTPMDPVTIQEEVLAQQRAEQQRRELAQNASSDTPMDPVTIQEEVLAQQRAEQQRRELAQNASSDTPMDPVTIQEEVLAQQRAEQQRRELAQNASSDTPMDPVTIQEEVLAQQRAEQQRRELAQNASSDTPMDPVT
HUMAN30018	HUMAN30018_305to392	0.862746	0.72742643702	HEHQVMLMRQDLMRRQEELRRMEELHNQEVQKRKQLELRQEEERRRREEEMRRQQEEMMRRQQEGFKGTFPDAREQEIRMGQMAMGGAHEHQVMLMRQDLMRRQEELRRMEELHNQEVQKRKQLELRQEEERRRREEEMRRQQEEMMRRQQEGFKGTFPDAREQEIRMGQMAMGGAHEHQVMLMRQDLMRRQEELRRMEELHNQEVQKRKQLELRQEEERRRREEEMRRQQEEMMRRQQEGFKGTFPDAREQEIRM
HUMAN30385	HUMAN30385_102to131	0.994119	0.838194512988	RPSDTANSSNQDALSSNTSLKLRKLESLRRRPSDTANSSNQDALSSNTSLKLRKLESLRRRPSDTANSSNQDALSSNTSLKLRKLESLRRRPSDTANSSNQDALSSNTSLKLRKLESLRRRPSDTANSSNQDALSSNTSLKLRKLESLRRRPSDTANSSNQDALSSNTSLKLRKLESLRRRPSDTANSSNQDALSSNTSLKLRKLESLRRRPSDTANSSNQDALSSNTSLKLRKLESLRRRPSDTANSSNQDALSS
