## Supplementary File 5 for "Discovering molecular features of intrinsically disordered regions by using evolution for contrastive learning": filter_167_idr_activations.txt

HUMAN04628	HUMAN04628_199to233	1.16492	0.792202790201	TQNSEQPAPEENDQLQFVLQEEFSSDDSTTNAQSTQNSEQPAPEENDQLQFVLQEEFSSDDSTTNAQSTQNSEQPAPEENDQLQFVLQEEFSSDDSTTNAQSTQNSEQPAPEENDQLQFVLQEEFSSDDSTTNAQSTQNSEQPAPEENDQLQFVLQEEFSSDDSTTNAQSTQNSEQPAPEENDQLQFVLQEEFSSDDSTTNAQSTQNSEQPAPEENDQLQFVLQEEFSSDDSTTNAQSTQNSEQPAPEENDQLQFV
HUMAN21375	HUMAN21375_2768to2804	1.24639	0.847605289206	ASLKELAQLKEQGLLNRERDALLSETAFSMNSTEENASLKELAQLKEQGLLNRERDALLSETAFSMNSTEENASLKELAQLKEQGLLNRERDALLSETAFSMNSTEENASLKELAQLKEQGLLNRERDALLSETAFSMNSTEENASLKELAQLKEQGLLNRERDALLSETAFSMNSTEENASLKELAQLKEQGLLNRERDALLSETAFSMNSTEENASLKELAQLKEQGLLNRERDALLSETAFSMNSTEENASLK
HUMAN00492	HUMAN00492_1to39	1.04865	0.713135381275	LRDTMKSWNDSQSDLCSTDQEEEEEMIFGENEDDLDEMLRDTMKSWNDSQSDLCSTDQEEEEEMIFGENEDDLDEMLRDTMKSWNDSQSDLCSTDQEEEEEMIFGENEDDLDEMLRDTMKSWNDSQSDLCSTDQEEEEEMIFGENEDDLDEMLRDTMKSWNDSQSDLCSTDQEEEEEMIFGENEDDLDEMLRDTMKSWNDSQSDLCSTDQEEEEEMIFGENEDDLDEMLRDTMKSWNDSQSDLCSTDQEEEEEMIF
HUMAN00983	HUMAN00983_530to570	1.03087	0.701042373479	EREMAEQFRLEQIRKEQEEEREAIRLSLEQALPPEPKEENAEREMAEQFRLEQIRKEQEEEREAIRLSLEQALPPEPKEENAEREMAEQFRLEQIRKEQEEEREAIRLSLEQALPPEPKEENAEREMAEQFRLEQIRKEQEEEREAIRLSLEQALPPEPKEENAEREMAEQFRLEQIRKEQEEEREAIRLSLEQALPPEPKEENAEREMAEQFRLEQIRKEQEEEREAIRLSLEQALPPEPKEENAEREMAEQFRL
HUMAN01091	HUMAN01091_112to144	1.16272	0.79070594902	LFNIISRKKEALKDEANQKDKGNCKEDSLASYELFNIISRKKEALKDEANQKDKGNCKEDSLASYELFNIISRKKEALKDEANQKDKGNCKEDSLASYELFNIISRKKEALKDEANQKDKGNCKEDSLASYELFNIISRKKEALKDEANQKDKGNCKEDSLASYELFNIISRKKEALKDEANQKDKGNCKEDSLASYELFNIISRKKEALKDEANQKDKGNCKEDSLASYELFNIISRKKEALKDEANQKDKGNCK
HUMAN01977	HUMAN01977_314to346	1.16765	0.794055844563	NSTNNSTGQSRAVIAAAARRRDNSHNEYYYEEANSTNNSTGQSRAVIAAAARRRDNSHNEYYYEEANSTNNSTGQSRAVIAAAARRRDNSHNEYYYEEANSTNNSTGQSRAVIAAAARRRDNSHNEYYYEEANSTNNSTGQSRAVIAAAARRRDNSHNEYYYEEANSTNNSTGQSRAVIAAAARRRDNSHNEYYYEEANSTNNSTGQSRAVIAAAARRRDNSHNEYYYEEANSTNNSTGQSRAVIAAAARRRDNSH
HUMAN03004	HUMAN03004_298to342	1.13018	0.768575252669	WTRDASISKGDFQNPGDQELLSSEENYYSTSYSQSDSQCGSPPRGWTRDASISKGDFQNPGDQELLSSEENYYSTSYSQSDSQCGSPPRGWTRDASISKGDFQNPGDQELLSSEENYYSTSYSQSDSQCGSPPRGWTRDASISKGDFQNPGDQELLSSEENYYSTSYSQSDSQCGSPPRGWTRDASISKGDFQNPGDQELLSSEENYYSTSYSQSDSQCGSPPRGWTRDASISKGDFQNPGDQELLSSEENYYSTS
HUMAN05587	HUMAN05587_1to37	1.06775	0.726121191928	NYPLTLEMDLENLEDLFWELDRLDNYNDTSLVENHLNYPLTLEMDLENLEDLFWELDRLDNYNDTSLVENHLNYPLTLEMDLENLEDLFWELDRLDNYNDTSLVENHLNYPLTLEMDLENLEDLFWELDRLDNYNDTSLVENHLNYPLTLEMDLENLEDLFWELDRLDNYNDTSLVENHLNYPLTLEMDLENLEDLFWELDRLDNYNDTSLVENHLNYPLTLEMDLENLEDLFWELDRLDNYNDTSLVENHLNYPL
HUMAN06104	HUMAN06104_602to640	1.12823	0.767252221468	KKSHGKDTKVLENERQVMDEANLEFLNDSEHFVPSAEEQKKSHGKDTKVLENERQVMDEANLEFLNDSEHFVPSAEEQKKSHGKDTKVLENERQVMDEANLEFLNDSEHFVPSAEEQKKSHGKDTKVLENERQVMDEANLEFLNDSEHFVPSAEEQKKSHGKDTKVLENERQVMDEANLEFLNDSEHFVPSAEEQKKSHGKDTKVLENERQVMDEANLEFLNDSEHFVPSAEEQKKSHGKDTKVLENERQVMDEAN
HUMAN06119	HUMAN06119_1to31	1.07759	0.73281230873	LARKSIIPEEYVLARIAAENLRKPRIRDRLLARKSIIPEEYVLARIAAENLRKPRIRDRLLARKSIIPEEYVLARIAAENLRKPRIRDRLLARKSIIPEEYVLARIAAENLRKPRIRDRLLARKSIIPEEYVLARIAAENLRKPRIRDRLLARKSIIPEEYVLARIAAENLRKPRIRDRLLARKSIIPEEYVLARIAAENLRKPRIRDRLLARKSIIPEEYVLARIAAENLRKPRIRDRLLARKSIIPEEYVLARI
HUMAN06306	HUMAN06306_1to48	1.03747	0.705531356731	AFFNLYLLGYQNSFQNKKRNTTEETNQKEPEPTRLPPIISKDGNYSVAFFNLYLLGYQNSFQNKKRNTTEETNQKEPEPTRLPPIISKDGNYSVAFFNLYLLGYQNSFQNKKRNTTEETNQKEPEPTRLPPIISKDGNYSVAFFNLYLLGYQNSFQNKKRNTTEETNQKEPEPTRLPPIISKDGNYSVAFFNLYLLGYQNSFQNKKRNTTEETNQKEPEPTRLPPIISKDGNYSVAFFNLYLLGYQNSFQNKKRNT
HUMAN06636	HUMAN06636_1543to1589	1.10977	0.754696395956	PDSTREDLAYCEHLSDSQEDITWRGRGREGLAPQRKTTNPLDLAVMRPDSTREDLAYCEHLSDSQEDITWRGRGREGLAPQRKTTNPLDLAVMRPDSTREDLAYCEHLSDSQEDITWRGRGREGLAPQRKTTNPLDLAVMRPDSTREDLAYCEHLSDSQEDITWRGRGREGLAPQRKTTNPLDLAVMRPDSTREDLAYCEHLSDSQEDITWRGRGREGLAPQRKTTNPLDLAVMRPDSTREDLAYCEHLSDSQEDI
HUMAN06713	HUMAN06713_432to478	1.03605	0.704562755212	LAKERKEENARQKTRESEPLSKSKHSEDVNVKVSNAQSVTSERETNILAKERKEENARQKTRESEPLSKSKHSEDVNVKVSNAQSVTSERETNILAKERKEENARQKTRESEPLSKSKHSEDVNVKVSNAQSVTSERETNILAKERKEENARQKTRESEPLSKSKHSEDVNVKVSNAQSVTSERETNILAKERKEENARQKTRESEPLSKSKHSEDVNVKVSNAQSVTSERETNILAKERKEENARQKTRESEPLS
HUMAN07495	HUMAN07495_1to148	1.17594	0.79969891312	NQSRSRSDGGSEETLPQDHNHHENERRWQQERLHREEAYYQFINELNDEDYRLMRDHNLLGTPGEITSEELQQRLDGVKEQLASQPDLRDGTNYRDSEVPRESSHEDSLLEWLNTFRRTGNATRSGQNGNQTWRAVSRTNPNNGEFRNQSRSRSDGGSEETLPQDHNHHENERRWQQERLHREEAYYQFINELNDEDYRLMRDHNLLGTPGEITSEELQQRLDGVKEQLASQPDLRDGTNYRDSEVPRESSHEDSL
HUMAN08518	HUMAN08518_1to35	1.0841	0.737239437031	TSATEFENVGNQPPYSRINARWDAPDDELDNDNSTSATEFENVGNQPPYSRINARWDAPDDELDNDNSTSATEFENVGNQPPYSRINARWDAPDDELDNDNSTSATEFENVGNQPPYSRINARWDAPDDELDNDNSTSATEFENVGNQPPYSRINARWDAPDDELDNDNSTSATEFENVGNQPPYSRINARWDAPDDELDNDNSTSATEFENVGNQPPYSRINARWDAPDDELDNDNSTSATEFENVGNQPPYSRI
HUMAN08804	HUMAN08804_590to642	1.47048	1.0	DQLNKSQESNVSIQKENLELKEHIRQNEEELSRIRNELMQSLNQDSNSNFKDTDQLNKSQESNVSIQKENLELKEHIRQNEEELSRIRNELMQSLNQDSNSNFKDTDQLNKSQESNVSIQKENLELKEHIRQNEEELSRIRNELMQSLNQDSNSNFKDTDQLNKSQESNVSIQKENLELKEHIRQNEEELSRIRNELMQSLNQDSNSNFKDTDQLNKSQESNVSIQKENLELKEHIRQNEEELSRIRNELMQSLNQ
HUMAN11474	HUMAN11474_1206to1265	1.10181	0.749281290863	RQEELNNQLFLYDTHQNLRNANRDALVKEFSVNENQLQLYQEKCNKRLREKRVSNSKFYSRQEELNNQLFLYDTHQNLRNANRDALVKEFSVNENQLQLYQEKCNKRLREKRVSNSKFYSRQEELNNQLFLYDTHQNLRNANRDALVKEFSVNENQLQLYQEKCNKRLREKRVSNSKFYSRQEELNNQLFLYDTHQNLRNANRDALVKEFSVNENQLQLYQEKCNKRLREKRVSNSKFYSRQEELNNQLFLYDTHQ
HUMAN11638	HUMAN11638_996to1034	1.03655	0.704901457685	RSYDHSENSDLVFGGRTGNEDIISRLQEMVADLELQQDLRSYDHSENSDLVFGGRTGNEDIISRLQEMVADLELQQDLRSYDHSENSDLVFGGRTGNEDIISRLQEMVADLELQQDLRSYDHSENSDLVFGGRTGNEDIISRLQEMVADLELQQDLRSYDHSENSDLVFGGRTGNEDIISRLQEMVADLELQQDLRSYDHSENSDLVFGGRTGNEDIISRLQEMVADLELQQDLRSYDHSENSDLVFGGRTGNEDI
HUMAN15434	HUMAN15434_93to128	1.12581	0.765607917434	ENATGDLATSRNAADSSVPSAPRRQDSEDHSSDMFNENATGDLATSRNAADSSVPSAPRRQDSEDHSSDMFNENATGDLATSRNAADSSVPSAPRRQDSEDHSSDMFNENATGDLATSRNAADSSVPSAPRRQDSEDHSSDMFNENATGDLATSRNAADSSVPSAPRRQDSEDHSSDMFNENATGDLATSRNAADSSVPSAPRRQDSEDHSSDMFNENATGDLATSRNAADSSVPSAPRRQDSEDHSSDMFNENAT
HUMAN16869	HUMAN16869_754to792	1.08008	0.734504118664	KQISKEKLKARRNRTAFEEVEEDLRLSLHLQDQDSVKDAKQISKEKLKARRNRTAFEEVEEDLRLSLHLQDQDSVKDAKQISKEKLKARRNRTAFEEVEEDLRLSLHLQDQDSVKDAKQISKEKLKARRNRTAFEEVEEDLRLSLHLQDQDSVKDAKQISKEKLKARRNRTAFEEVEEDLRLSLHLQDQDSVKDAKQISKEKLKARRNRTAFEEVEEDLRLSLHLQDQDSVKDAKQISKEKLKARRNRTAFEEVEE
HUMAN17210	HUMAN17210_633to672	1.09017	0.741367343018	PEELEDDSDFEQEDYDVRSRTSVQTEDDQLIAGQSARAIMPEELEDDSDFEQEDYDVRSRTSVQTEDDQLIAGQSARAIMPEELEDDSDFEQEDYDVRSRTSVQTEDDQLIAGQSARAIMPEELEDDSDFEQEDYDVRSRTSVQTEDDQLIAGQSARAIMPEELEDDSDFEQEDYDVRSRTSVQTEDDQLIAGQSARAIMPEELEDDSDFEQEDYDVRSRTSVQTEDDQLIAGQSARAIMPEELEDDSDFEQEDYD
HUMAN17357	HUMAN17357_366to404	1.12912	0.767859097177	TEKEDLIREERSRRERVRQSRMDTDLETMDLDQGGEALATEKEDLIREERSRRERVRQSRMDTDLETMDLDQGGEALATEKEDLIREERSRRERVRQSRMDTDLETMDLDQGGEALATEKEDLIREERSRRERVRQSRMDTDLETMDLDQGGEALATEKEDLIREERSRRERVRQSRMDTDLETMDLDQGGEALATEKEDLIREERSRRERVRQSRMDTDLETMDLDQGGEALATEKEDLIREERSRRERVRQSRM
HUMAN18111	HUMAN18111_1to33	1.37539	0.935329553939	EDLEETLFEEFENYSYDLDYYSLESDLEEKVQEDLEETLFEEFENYSYDLDYYSLESDLEEKVQEDLEETLFEEFENYSYDLDYYSLESDLEEKVQEDLEETLFEEFENYSYDLDYYSLESDLEEKVQEDLEETLFEEFENYSYDLDYYSLESDLEEKVQEDLEETLFEEFENYSYDLDYYSLESDLEEKVQEDLEETLFEEFENYSYDLDYYSLESDLEEKVQEDLEETLFEEFENYSYDLDYYSLESDLEEKVQ
HUMAN19110	HUMAN19110_1to181	1.36151	0.925891444966	NTAPSRPSPTRRDPYGFGDSRDSRRDRSPIRGSPRREPRDGRNGRDARDSRDIRDPRDLRDHRHSRDLRDHRDSRSVRDVRDVRDLRDFRDLRDSRDFRDQRDPMYDRYRDMRDSRDPMYRREGSYDRYLRMDDYCRRKDDSYFDRYRDSFDGRGPPGPESQSRAKERLKREERRREELYNTAPSRPSPTRRDPYGFGDSRDSRRDRSPIRGSPRREPRDGRNGRDARDSRDIRDPRDLRDHRHSRDLRDHRDSRS
HUMAN19141	HUMAN19141_57to95	1.03611	0.704605721299	VRTIGAQVYEQVLRSAYAKRNSSVNDSDYPLDLNHSETFVRTIGAQVYEQVLRSAYAKRNSSVNDSDYPLDLNHSETFVRTIGAQVYEQVLRSAYAKRNSSVNDSDYPLDLNHSETFVRTIGAQVYEQVLRSAYAKRNSSVNDSDYPLDLNHSETFVRTIGAQVYEQVLRSAYAKRNSSVNDSDYPLDLNHSETFVRTIGAQVYEQVLRSAYAKRNSSVNDSDYPLDLNHSETFVRTIGAQVYEQVLRSAYAKRNS
HUMAN19527	HUMAN19527_1277to1313	1.15841	0.787777850739	ENDEQNAEDLDDSDLPKTSSGRRRVHDGKKSIRATNYENDEQNAEDLDDSDLPKTSSGRRRVHDGKKSIRATNYENDEQNAEDLDDSDLPKTSSGRRRVHDGKKSIRATNYENDEQNAEDLDDSDLPKTSSGRRRVHDGKKSIRATNYENDEQNAEDLDDSDLPKTSSGRRRVHDGKKSIRATNYENDEQNAEDLDDSDLPKTSSGRRRVHDGKKSIRATNYENDEQNAEDLDDSDLPKTSSGRRRVHDGKKSIRA
HUMAN21015	HUMAN21015_1100to1133	1.10415	0.750875656956	VFANADKGDDEKNTDNSEDSRAEDNFNLEKEKEDVFANADKGDDEKNTDNSEDSRAEDNFNLEKEKEDVFANADKGDDEKNTDNSEDSRAEDNFNLEKEKEDVFANADKGDDEKNTDNSEDSRAEDNFNLEKEKEDVFANADKGDDEKNTDNSEDSRAEDNFNLEKEKEDVFANADKGDDEKNTDNSEDSRAEDNFNLEKEKEDVFANADKGDDEKNTDNSEDSRAEDNFNLEKEKEDVFANADKGDDEKNTDNSE
HUMAN21465	HUMAN21465_405to443	1.04024	0.707412460652	ELTDEKLFALPPQPAPNLEDYHSRNSTLTLEIHAHQEPRELTDEKLFALPPQPAPNLEDYHSRNSTLTLEIHAHQEPRELTDEKLFALPPQPAPNLEDYHSRNSTLTLEIHAHQEPRELTDEKLFALPPQPAPNLEDYHSRNSTLTLEIHAHQEPRELTDEKLFALPPQPAPNLEDYHSRNSTLTLEIHAHQEPRELTDEKLFALPPQPAPNLEDYHSRNSTLTLEIHAHQEPRELTDEKLFALPPQPAPNLEDYH
HUMAN21801	HUMAN21801_1to50	1.04234	0.708839745414	SLKNEPRVNTSALQKIAADMSNIIENLDTRELHFEGEEVDYDVSPSDPKSLKNEPRVNTSALQKIAADMSNIIENLDTRELHFEGEEVDYDVSPSDPKSLKNEPRVNTSALQKIAADMSNIIENLDTRELHFEGEEVDYDVSPSDPKSLKNEPRVNTSALQKIAADMSNIIENLDTRELHFEGEEVDYDVSPSDPKSLKNEPRVNTSALQKIAADMSNIIENLDTRELHFEGEEVDYDVSPSDPKSLKNEPRVNTS
HUMAN23009	HUMAN23009_1to30	1.04259	0.709011771897	NSTLFSQVENHSVHSNFSEKNAQLLAFENNSTLFSQVENHSVHSNFSEKNAQLLAFENNSTLFSQVENHSVHSNFSEKNAQLLAFENNSTLFSQVENHSVHSNFSEKNAQLLAFENNSTLFSQVENHSVHSNFSEKNAQLLAFENNSTLFSQVENHSVHSNFSEKNAQLLAFENNSTLFSQVENHSVHSNFSEKNAQLLAFENNSTLFSQVENHSVHSNFSEKNAQLLAFENNSTLFSQVENHSVHSNFSEKNAQL
HUMAN23603	HUMAN23603_292to322	1.24769	0.848487391075	DIQDSSIIRTTQDLFAINRDTAFPGASHESSDIQDSSIIRTTQDLFAINRDTAFPGASHESSDIQDSSIIRTTQDLFAINRDTAFPGASHESSDIQDSSIIRTTQDLFAINRDTAFPGASHESSDIQDSSIIRTTQDLFAINRDTAFPGASHESSDIQDSSIIRTTQDLFAINRDTAFPGASHESSDIQDSSIIRTTQDLFAINRDTAFPGASHESSDIQDSSIIRTTQDLFAINRDTAFPGASHESSDIQDSSII
HUMAN23872	HUMAN23872_635to673	1.20771	0.821299667378	PEELDDSDFETEDFDVRSRTSVQTEDDQLIAGQSARAIMPEELDDSDFETEDFDVRSRTSVQTEDDQLIAGQSARAIMPEELDDSDFETEDFDVRSRTSVQTEDDQLIAGQSARAIMPEELDDSDFETEDFDVRSRTSVQTEDDQLIAGQSARAIMPEELDDSDFETEDFDVRSRTSVQTEDDQLIAGQSARAIMPEELDDSDFETEDFDVRSRTSVQTEDDQLIAGQSARAIMPEELDDSDFETEDFDVRSRTSV
HUMAN24153	HUMAN24153_1to36	1.0483	0.71289687896	EERERGARSAGAGSPARPPSPRLDVSSDSFDPLLAEERERGARSAGAGSPARPPSPRLDVSSDSFDPLLAEERERGARSAGAGSPARPPSPRLDVSSDSFDPLLAEERERGARSAGAGSPARPPSPRLDVSSDSFDPLLAEERERGARSAGAGSPARPPSPRLDVSSDSFDPLLAEERERGARSAGAGSPARPPSPRLDVSSDSFDPLLAEERERGARSAGAGSPARPPSPRLDVSSDSFDPLLAEERERGARSAG
HUMAN24587	HUMAN24587_160to209	1.0341	0.703238751195	GEPLDNFESLDNQEFDSEEETVEDSLVEDSEIGTCAEGTVSSSTDAKPCIGEPLDNFESLDNQEFDSEEETVEDSLVEDSEIGTCAEGTVSSSTDAKPCIGEPLDNFESLDNQEFDSEEETVEDSLVEDSEIGTCAEGTVSSSTDAKPCIGEPLDNFESLDNQEFDSEEETVEDSLVEDSEIGTCAEGTVSSSTDAKPCIGEPLDNFESLDNQEFDSEEETVEDSLVEDSEIGTCAEGTVSSSTDAKPCIGEPLDN
HUMAN25378	HUMAN25378_104to144	1.07066	0.728102658142	EKDRQRKKSHLRAQMENPDLDLEEQQRIDRELRRLEEQKRIEKDRQRKKSHLRAQMENPDLDLEEQQRIDRELRRLEEQKRIEKDRQRKKSHLRAQMENPDLDLEEQQRIDRELRRLEEQKRIEKDRQRKKSHLRAQMENPDLDLEEQQRIDRELRRLEEQKRIEKDRQRKKSHLRAQMENPDLDLEEQQRIDRELRRLEEQKRIEKDRQRKKSHLRAQMENPDLDLEEQQRIDRELRRLEEQKRIEKDRQRKKSH
HUMAN30413	HUMAN30413_61to97	1.18978	0.809107837582	RTSPEELVNDHARENRINPLQMEEEEFMEIMVEIPAKRTSPEELVNDHARENRINPLQMEEEEFMEIMVEIPAKRTSPEELVNDHARENRINPLQMEEEEFMEIMVEIPAKRTSPEELVNDHARENRINPLQMEEEEFMEIMVEIPAKRTSPEELVNDHARENRINPLQMEEEEFMEIMVEIPAKRTSPEELVNDHARENRINPLQMEEEEFMEIMVEIPAKRTSPEELVNDHARENRINPLQMEEEEFMEIMVEI
