## Supplementary File 5 for "Discovering molecular features of intrinsically disordered regions by using evolution for contrastive learning": filter_168_idr_activations.txt

HUMAN08154	HUMAN08154_506to553	1.97962	0.781591541275	PQPAEVVVCLDEEEEEEEEELPEDDEEEEEEEEEDDDDDDDDVIIQDPQPAEVVVCLDEEEEEEEEELPEDDEEEEEEEEEDDDDDDDDVIIQDPQPAEVVVCLDEEEEEEEEELPEDDEEEEEEEEEDDDDDDDDVIIQDPQPAEVVVCLDEEEEEEEEELPEDDEEEEEEEEEDDDDDDDDVIIQDPQPAEVVVCLDEEEEEEEEELPEDDEEEEEEEEEDDDDDDDDVIIQDPQPAEVVVCLDEEEEEEEEEL
HUMAN01329	HUMAN01329_150to192	2.00093	0.790005977399	ETLVEDEEDLYDCVYGEDEGGEVYEDLMKAEEAHQPKCPENDIETLVEDEEDLYDCVYGEDEGGEVYEDLMKAEEAHQPKCPENDIETLVEDEEDLYDCVYGEDEGGEVYEDLMKAEEAHQPKCPENDIETLVEDEEDLYDCVYGEDEGGEVYEDLMKAEEAHQPKCPENDIETLVEDEEDLYDCVYGEDEGGEVYEDLMKAEEAHQPKCPENDIETLVEDEEDLYDCVYGEDEGGEVYEDLMKAEEAHQPKCPEN
HUMAN01483	HUMAN01483_1083to1115	1.79817	0.709951474817	KKEEKGDYYLEEEEEGDEEQSLETEVSDAKNKAKKEEKGDYYLEEEEEGDEEQSLETEVSDAKNKAKKEEKGDYYLEEEEEGDEEQSLETEVSDAKNKAKKEEKGDYYLEEEEEGDEEQSLETEVSDAKNKAKKEEKGDYYLEEEEEGDEEQSLETEVSDAKNKAKKEEKGDYYLEEEEEGDEEQSLETEVSDAKNKAKKEEKGDYYLEEEEEGDEEQSLETEVSDAKNKAKKEEKGDYYLEEEEEGDEEQSLETE
HUMAN02362	HUMAN02362_37to70	2.5328	1.0	TYYDPYDPYPYETYEPYPYGVDEGPAYTYGSPSPTYYDPYDPYPYETYEPYPYGVDEGPAYTYGSPSPTYYDPYDPYPYETYEPYPYGVDEGPAYTYGSPSPTYYDPYDPYPYETYEPYPYGVDEGPAYTYGSPSPTYYDPYDPYPYETYEPYPYGVDEGPAYTYGSPSPTYYDPYDPYPYETYEPYPYGVDEGPAYTYGSPSPTYYDPYDPYPYETYEPYPYGVDEGPAYTYGSPSPTYYDPYDPYPYETYEPYP
HUMAN05031	HUMAN05031_1to54	2.10611	0.831533744064	EAEPPLYPMAGAAGPQGDEDLLGVPDGPEAPLDELVGAYPNYNEEEEERRYYREAEPPLYPMAGAAGPQGDEDLLGVPDGPEAPLDELVGAYPNYNEEEEERRYYREAEPPLYPMAGAAGPQGDEDLLGVPDGPEAPLDELVGAYPNYNEEEEERRYYREAEPPLYPMAGAAGPQGDEDLLGVPDGPEAPLDELVGAYPNYNEEEEERRYYREAEPPLYPMAGAAGPQGDEDLLGVPDGPEAPLDELVGAYPNYNE
HUMAN06764	HUMAN06764_310to342	1.86744	0.73730141622	NYNYDDEDEDENAMDADGGDDDDQGSDDEYSDDNYNYDDEDEDENAMDADGGDDDDQGSDDEYSDDNYNYDDEDEDENAMDADGGDDDDQGSDDEYSDDNYNYDDEDEDENAMDADGGDDDDQGSDDEYSDDNYNYDDEDEDENAMDADGGDDDDQGSDDEYSDDNYNYDDEDEDENAMDADGGDDDDQGSDDEYSDDNYNYDDEDEDENAMDADGGDDDDQGSDDEYSDDNYNYDDEDEDENAMDADGGDDDDQG
HUMAN08857	HUMAN08857_1406to1443	2.1782	0.859997364297	CMLANGKLDEDYEEEDEEEESLMWRAPKEEADYEDDFLCMLANGKLDEDYEEEDEEEESLMWRAPKEEADYEDDFLCMLANGKLDEDYEEEDEEEESLMWRAPKEEADYEDDFLCMLANGKLDEDYEEEDEEEESLMWRAPKEEADYEDDFLCMLANGKLDEDYEEEDEEEESLMWRAPKEEADYEDDFLCMLANGKLDEDYEEEDEEEESLMWRAPKEEADYEDDFLCMLANGKLDEDYEEEDEEEESLMWRAPK
HUMAN09468	HUMAN09468_1to30	2.16683	0.855504901938	SDMEDDFMCDDEEDYDLEYSEDSNSEPNVSDMEDDFMCDDEEDYDLEYSEDSNSEPNVSDMEDDFMCDDEEDYDLEYSEDSNSEPNVSDMEDDFMCDDEEDYDLEYSEDSNSEPNVSDMEDDFMCDDEEDYDLEYSEDSNSEPNVSDMEDDFMCDDEEDYDLEYSEDSNSEPNVSDMEDDFMCDDEEDYDLEYSEDSNSEPNVSDMEDDFMCDDEEDYDLEYSEDSNSEPNVSDMEDDFMCDDEEDYDLEYSEDSN
HUMAN09707	HUMAN09707_151to249	2.01352	0.794976161004	DDKEAPDSDAEGYVEGLDDEEEDEDEEEYDEDAQVVEDEEDEDEEEEGEEEDVSGEEEEDEEGYNDGEVDDEEDEEELGEEERGQKRKREPEDEGEDDDDDKEAPDSDAEGYVEGLDDEEEDEDEEEYDEDAQVVEDEEDEDEEEEGEEEDVSGEEEEDEEGYNDGEVDDEEDEEELGEEERGQKRKREPEDEGEDDDDDKEAPDSDAEGYVEGLDDEEEDEDEEEYDEDAQVVEDEEDEDEEEEGEEEDVSGEEE
HUMAN12652	HUMAN12652_380to437	2.29334	0.905453082126	DDEMELEETEPPLEPEDALSDAEFEGEGDYEEGMYADWWQEPDAKGDEAEAEPEPELADDEMELEETEPPLEPEDALSDAEFEGEGDYEEGMYADWWQEPDAKGDEAEAEPEPELADDEMELEETEPPLEPEDALSDAEFEGEGDYEEGMYADWWQEPDAKGDEAEAEPEPELADDEMELEETEPPLEPEDALSDAEFEGEGDYEEGMYADWWQEPDAKGDEAEAEPEPELADDEMELEETEPPLEPEDALSDAEF
HUMAN12772	HUMAN12772_1to52	1.77946	0.702563315715	EELQDDYEDMMEENLEQEEYEDPDIPESQMEEPAAHDTEATATDYHTTSHPEELQDDYEDMMEENLEQEEYEDPDIPESQMEEPAAHDTEATATDYHTTSHPEELQDDYEDMMEENLEQEEYEDPDIPESQMEEPAAHDTEATATDYHTTSHPEELQDDYEDMMEENLEQEEYEDPDIPESQMEEPAAHDTEATATDYHTTSHPEELQDDYEDMMEENLEQEEYEDPDIPESQMEEPAAHDTEATATDYHTTSHPE
HUMAN12791	HUMAN12791_1to55	1.91799	0.757258586039	DTDLYDEFGNYIGPELDSDEDDDELGRETKDLDEMDDDDDDDDVGDHDDDHPGMDTDLYDEFGNYIGPELDSDEDDDELGRETKDLDEMDDDDDDDDVGDHDDDHPGMDTDLYDEFGNYIGPELDSDEDDDELGRETKDLDEMDDDDDDDDVGDHDDDHPGMDTDLYDEFGNYIGPELDSDEDDDELGRETKDLDEMDDDDDDDDVGDHDDDHPGMDTDLYDEFGNYIGPELDSDEDDDELGRETKDLDEMDDDDD
HUMAN14136	HUMAN14136_194to236	1.88971	0.746092522604	TKAPAPDEGSDLFYDDYYEDGEVEEEADSCFGDDEDDSGTEESTKAPAPDEGSDLFYDDYYEDGEVEEEADSCFGDDEDDSGTEESTKAPAPDEGSDLFYDDYYEDGEVEEEADSCFGDDEDDSGTEESTKAPAPDEGSDLFYDDYYEDGEVEEEADSCFGDDEDDSGTEESTKAPAPDEGSDLFYDDYYEDGEVEEEADSCFGDDEDDSGTEESTKAPAPDEGSDLFYDDYYEDGEVEEEADSCFGDDEDDSGTE
HUMAN14225	HUMAN14225_250to291	2.18284	0.861828142723	HVEELARDGEAPLDKACAEDDDEEDEEEEEEEPDPDPEMEHVHVEELARDGEAPLDKACAEDDDEEDEEEEEEEPDPDPEMEHVHVEELARDGEAPLDKACAEDDDEEDEEEEEEEPDPDPEMEHVHVEELARDGEAPLDKACAEDDDEEDEEEEEEEPDPDPEMEHVHVEELARDGEAPLDKACAEDDDEEDEEEEEEEPDPDPEMEHVHVEELARDGEAPLDKACAEDDDEEDEEEEEEEPDPDPEMEHVHVEE
HUMAN14479	HUMAN14479_146to192	1.87127	0.738811862548	SDQIDDTVEEDEDLYDCVENEEAEGDEIYEDLMRSEPVSMPPKMTEYSDQIDDTVEEDEDLYDCVENEEAEGDEIYEDLMRSEPVSMPPKMTEYSDQIDDTVEEDEDLYDCVENEEAEGDEIYEDLMRSEPVSMPPKMTEYSDQIDDTVEEDEDLYDCVENEEAEGDEIYEDLMRSEPVSMPPKMTEYSDQIDDTVEEDEDLYDCVENEEAEGDEIYEDLMRSEPVSMPPKMTEYSDQIDDTVEEDEDLYDCVENE
HUMAN14852	HUMAN14852_1to33	1.7784	0.702147251103	AEQDVENDLLDYDEEEEPQAPQESTPAPPKKDAEQDVENDLLDYDEEEEPQAPQESTPAPPKKDAEQDVENDLLDYDEEEEPQAPQESTPAPPKKDAEQDVENDLLDYDEEEEPQAPQESTPAPPKKDAEQDVENDLLDYDEEEEPQAPQESTPAPPKKDAEQDVENDLLDYDEEEEPQAPQESTPAPPKKDAEQDVENDLLDYDEEEEPQAPQESTPAPPKKDAEQDVENDLLDYDEEEEPQAPQESTPAPPKKD
HUMAN17355	HUMAN17355_203to238	1.91185	0.754834256614	EEEQALELLSEMEENEPYPAEYEVINQFQPPPAYTPEEEQALELLSEMEENEPYPAEYEVINQFQPPPAYTPEEEQALELLSEMEENEPYPAEYEVINQFQPPPAYTPEEEQALELLSEMEENEPYPAEYEVINQFQPPPAYTPEEEQALELLSEMEENEPYPAEYEVINQFQPPPAYTPEEEQALELLSEMEENEPYPAEYEVINQFQPPPAYTPEEEQALELLSEMEENEPYPAEYEVINQFQPPPAYTPEEEQ
HUMAN18111	HUMAN18111_1to33	2.04451	0.807213355486	EDLEETLFEEFENYSYDLDYYSLESDLEEKVQEDLEETLFEEFENYSYDLDYYSLESDLEEKVQEDLEETLFEEFENYSYDLDYYSLESDLEEKVQEDLEETLFEEFENYSYDLDYYSLESDLEEKVQEDLEETLFEEFENYSYDLDYYSLESDLEEKVQEDLEETLFEEFENYSYDLDYYSLESDLEEKVQEDLEETLFEEFENYSYDLDYYSLESDLEEKVQEDLEETLFEEFENYSYDLDYYSLESDLEEKVQ
HUMAN20522	HUMAN20522_313to345	1.79456	0.708526124057	NYNYDSDEDEEQMETEDSEFSEQESEDEYSDDDNYNYDSDEDEEQMETEDSEFSEQESEDEYSDDDNYNYDSDEDEEQMETEDSEFSEQESEDEYSDDDNYNYDSDEDEEQMETEDSEFSEQESEDEYSDDDNYNYDSDEDEEQMETEDSEFSEQESEDEYSDDDNYNYDSDEDEEQMETEDSEFSEQESEDEYSDDDNYNYDSDEDEEQMETEDSEFSEQESEDEYSDDDNYNYDSDEDEEQMETEDSEFSEQES
HUMAN20874	HUMAN20874_1to53	1.8061	0.713083584745	SVDMNSQGSDSNEEDYDPNCEEEEEEEEDDPGDIEDYYVGVASDVEQQGADASVDMNSQGSDSNEEDYDPNCEEEEEEEEDDPGDIEDYYVGVASDVEQQGADASVDMNSQGSDSNEEDYDPNCEEEEEEEEDDPGDIEDYYVGVASDVEQQGADASVDMNSQGSDSNEEDYDPNCEEEEEEEEDDPGDIEDYYVGVASDVEQQGADASVDMNSQGSDSNEEDYDPNCEEEEEEEEDDPGDIEDYYVGVASDVEQQ
HUMAN23322	HUMAN23322_419to457	2.01083	0.7939130312	YQEKYQELLEREDFFPDYEENGTDLSGAGDPYLDDIDDEYQEKYQELLEREDFFPDYEENGTDLSGAGDPYLDDIDDEYQEKYQELLEREDFFPDYEENGTDLSGAGDPYLDDIDDEYQEKYQELLEREDFFPDYEENGTDLSGAGDPYLDDIDDEYQEKYQELLEREDFFPDYEENGTDLSGAGDPYLDDIDDEYQEKYQELLEREDFFPDYEENGTDLSGAGDPYLDDIDDEYQEKYQELLEREDFFPDYEENG
HUMAN24402	HUMAN24402_116to169	2.36912	0.935374246354	SWDNMDYVWEEEDEEEDLDYYLGDMEEEDLRGEDEEDEEEVLEEVEEEDLDPVTSWDNMDYVWEEEDEEEDLDYYLGDMEEEDLRGEDEEDEEEVLEEVEEEDLDPVTSWDNMDYVWEEEDEEEDLDYYLGDMEEEDLRGEDEEDEEEVLEEVEEEDLDPVTSWDNMDYVWEEEDEEEDLDYYLGDMEEEDLRGEDEEDEEEVLEEVEEEDLDPVTSWDNMDYVWEEEDEEEDLDYYLGDMEEEDLRGEDEEDEEE
HUMAN24409	HUMAN24409_52to176	1.9428	0.767056531132	DEEDQNEEEDEWEEEEDEEAVGAMDGWDGSIREVLYRGNADEELFQDQDDDELWLGDSGITNWDNVDYMWDEEEEEEEEDQDYYLGGLRPDLRIDVYREEEILEAYDEDEDEELYPDIHPPPSLPDEEDQNEEEDEWEEEEDEEAVGAMDGWDGSIREVLYRGNADEELFQDQDDDELWLGDSGITNWDNVDYMWDEEEEEEEEDQDYYLGGLRPDLRIDVYREEEILEAYDEDEDEELYPDIHPPPSLPDEEDQN
HUMAN24776	HUMAN24776_1to34	1.91297	0.75527851384	AENDVDNELLDYEDDEVETAAGGDGAEAPAKKDAENDVDNELLDYEDDEVETAAGGDGAEAPAKKDAENDVDNELLDYEDDEVETAAGGDGAEAPAKKDAENDVDNELLDYEDDEVETAAGGDGAEAPAKKDAENDVDNELLDYEDDEVETAAGGDGAEAPAKKDAENDVDNELLDYEDDEVETAAGGDGAEAPAKKDAENDVDNELLDYEDDEVETAAGGDGAEAPAKKDAENDVDNELLDYEDDEVETAAGGDG
HUMAN24843	HUMAN24843_1415to1461	1.98825	0.785000117665	EDYEDYEYDELPAKDDPDAPLQPVTPLQLFEGRRNRRRREAPKVVEEEDYEDYEYDELPAKDDPDAPLQPVTPLQLFEGRRNRRRREAPKVVEEEDYEDYEYDELPAKDDPDAPLQPVTPLQLFEGRRNRRRREAPKVVEEEDYEDYEYDELPAKDDPDAPLQPVTPLQLFEGRRNRRRREAPKVVEEEDYEDYEYDELPAKDDPDAPLQPVTPLQLFEGRRNRRRREAPKVVEEEDYEDYEYDELPAKDDPDAPL
HUMAN25092	HUMAN25092_1658to1690	1.90348	0.751531673154	LFLEQEDEEEKRLEEEEEEEEEEEAEKELFIEDLFLEQEDEEEKRLEEEEEEEEEEEAEKELFIEDLFLEQEDEEEKRLEEEEEEEEEEEAEKELFIEDLFLEQEDEEEKRLEEEEEEEEEEEAEKELFIEDLFLEQEDEEEKRLEEEEEEEEEEEAEKELFIEDLFLEQEDEEEKRLEEEEEEEEEEEAEKELFIEDLFLEQEDEEEKRLEEEEEEEEEEEAEKELFIEDLFLEQEDEEEKRLEEEEEEEEEEEA
HUMAN25436	HUMAN25436_723to760	1.99577	0.787969755303	PENHPQWDTAIEGDEDQEDSEGFEDSFEEEEEEEEDDDPENHPQWDTAIEGDEDQEDSEGFEDSFEEEEEEEEDDDPENHPQWDTAIEGDEDQEDSEGFEDSFEEEEEEEEDDDPENHPQWDTAIEGDEDQEDSEGFEDSFEEEEEEEEDDDPENHPQWDTAIEGDEDQEDSEGFEDSFEEEEEEEEDDDPENHPQWDTAIEGDEDQEDSEGFEDSFEEEEEEEEDDDPENHPQWDTAIEGDEDQEDSEGFEDSFE
HUMAN25458	HUMAN25458_893to925	1.98698	0.784496321782	YEEETEDYQTEAEVDEELEEEEEEEGEDKMKERYEEETEDYQTEAEVDEELEEEEEEEGEDKMKERYEEETEDYQTEAEVDEELEEEEEEEGEDKMKERYEEETEDYQTEAEVDEELEEEEEEEGEDKMKERYEEETEDYQTEAEVDEELEEEEEEEGEDKMKERYEEETEDYQTEAEVDEELEEEEEEEGEDKMKERYEEETEDYQTEAEVDEELEEEEEEEGEDKMKERYEEETEDYQTEAEVDEELEEEEEEE
HUMAN25709	HUMAN25709_1to35	1.90184	0.750881501598	EDAGAAGPGPEPEPEPEPEPEPAPEPEPEPKPGAEDAGAAGPGPEPEPEPEPEPEPAPEPEPEPKPGAEDAGAAGPGPEPEPEPEPEPEPAPEPEPEPKPGAEDAGAAGPGPEPEPEPEPEPEPAPEPEPEPKPGAEDAGAAGPGPEPEPEPEPEPEPAPEPEPEPKPGAEDAGAAGPGPEPEPEPEPEPEPAPEPEPEPKPGAEDAGAAGPGPEPEPEPEPEPEPAPEPEPEPKPGAEDAGAAGPGPEPEPEPEP
HUMAN26251	HUMAN26251_1099to1138	1.78855	0.706152767253	PEFGTKVEPEFETQLEPEFETQLEPEFEEEEEEEKEEEIAPEFGTKVEPEFETQLEPEFETQLEPEFEEEEEEEKEEEIAPEFGTKVEPEFETQLEPEFETQLEPEFEEEEEEEKEEEIAPEFGTKVEPEFETQLEPEFETQLEPEFEEEEEEEKEEEIAPEFGTKVEPEFETQLEPEFETQLEPEFEEEEEEEKEEEIAPEFGTKVEPEFETQLEPEFETQLEPEFEEEEEEEKEEEIAPEFGTKVEPEFETQLE
HUMAN27878	HUMAN27878_1to32	1.85885	0.733910018968	AKRSRSEDEDDDLQYADHDYEVPQQKGLKKLAKRSRSEDEDDDLQYADHDYEVPQQKGLKKLAKRSRSEDEDDDLQYADHDYEVPQQKGLKKLAKRSRSEDEDDDLQYADHDYEVPQQKGLKKLAKRSRSEDEDDDLQYADHDYEVPQQKGLKKLAKRSRSEDEDDDLQYADHDYEVPQQKGLKKLAKRSRSEDEDDDLQYADHDYEVPQQKGLKKLAKRSRSEDEDDDLQYADHDYEVPQQKGLKKLAKRSRSED
HUMAN28617	HUMAN28617_193to238	1.86677	0.737036857488	KTKVPSNDNSSDLLYDDLYDDDIDDEDEEEEDADCYDDDDSGNEESKTKVPSNDNSSDLLYDDLYDDDIDDEDEEEEDADCYDDDDSGNEESKTKVPSNDNSSDLLYDDLYDDDIDDEDEEEEDADCYDDDDSGNEESKTKVPSNDNSSDLLYDDLYDDDIDDEDEEEEDADCYDDDDSGNEESKTKVPSNDNSSDLLYDDLYDDDIDDEDEEEEDADCYDDDDSGNEESKTKVPSNDNSSDLLYDDLYDDDIDDE
HUMAN28872	HUMAN28872_386to421	1.88679	0.744941849793	DDDESEDHDDPDNAHESPEQEGAEGHFDLHYYENQEDDDESEDHDDPDNAHESPEQEGAEGHFDLHYYENQEDDDESEDHDDPDNAHESPEQEGAEGHFDLHYYENQEDDDESEDHDDPDNAHESPEQEGAEGHFDLHYYENQEDDDESEDHDDPDNAHESPEQEGAEGHFDLHYYENQEDDDESEDHDDPDNAHESPEQEGAEGHFDLHYYENQEDDDESEDHDDPDNAHESPEQEGAEGHFDLHYYENQEDDDE
HUMAN28942	HUMAN28942_150to251	1.77532	0.700929979714	REDQEAPDSDAEVDGVDEEEEDEEGEDEEDEDDEDGEEEEFDEEDDEDEDVEGDEDDDEVSEEEEEFGLDEEDEDEDEDEEEEEGGKGEKRKRETDDEGEDDREDQEAPDSDAEVDGVDEEEEDEEGEDEEDEDDEDGEEEEFDEEDDEDEDVEGDEDDDEVSEEEEEFGLDEEDEDEDEDEEEEEGGKGEKRKRETDDEGEDDREDQEAPDSDAEVDGVDEEEEDEEGEDEEDEDDEDGEEEEFDEEDDEDEDVE
HUMAN29256	HUMAN29256_238to290	1.82834	0.721864666042	MDDEEGEGEEDDDDDEEEEGLEDIDEEGDEDEGEEDEDDDEGEEGEEDEGEDDMDDEEGEGEEDDDDDEEEEGLEDIDEEGDEDEGEEDEDDDEGEEGEEDEGEDDMDDEEGEGEEDDDDDEEEEGLEDIDEEGDEDEGEEDEDDDEGEEGEEDEGEDDMDDEEGEGEEDDDDDEEEEGLEDIDEEGDEDEGEEDEDDDEGEEGEEDEGEDDMDDEEGEGEEDDDDDEEEEGLEDIDEEGDEDEGEEDEDDDEGEE
HUMAN30049	HUMAN30049_163to237	2.25668	0.890979587418	EEECEYKSDSEDCDDEEMCHEEMYGNEEGMVHEYVDEDDGYEDYYYDYAVEEEEEEEEEDDIEATGEENKEEEDPEEECEYKSDSEDCDDEEMCHEEMYGNEEGMVHEYVDEDDGYEDYYYDYAVEEEEEEEEEDDIEATGEENKEEEDPEEECEYKSDSEDCDDEEMCHEEMYGNEEGMVHEYVDEDDGYEDYYYDYAVEEEEEEEEEDDIEATGEENKEEEDPEEECEYKSDSEDCDDEEMCHEEMYGNEEGMV
HUMAN30410	HUMAN30410_1to174	1.83751	0.725485228294	AWLEDVDFLEDVPLLEDIPLLEDVPLLEDVPLLEDTSRLEDINLMEDMALLEDVDLLEDTDFLEDLDFSEAMDLREDKDFLEDMDSLEDMALLEDVDLLEDTDFLEDPDFLEAIDLREDKDFLEDMDSLEDLEAIGRCGFSGRHGFFGRRRFSGRPKLSGRLGLLGRRGFSGRAWLEDVDFLEDVPLLEDIPLLEDVPLLEDVPLLEDTSRLEDINLMEDMALLEDVDLLEDTDFLEDLDFSEAMDLREDKDFLED
