## Supplementary File 5 for "Discovering molecular features of intrinsically disordered regions by using evolution for contrastive learning": filter_169_idr_activations.txt

HUMAN00050	HUMAN00050_1to33	1.55954	0.770226074026	AAAAAAAGAAGSAAPAAAAGAPGSGGAPSGSQAAAAAAAGAAGSAAPAAAAGAPGSGGAPSGSQAAAAAAAGAAGSAAPAAAAGAPGSGGAPSGSQAAAAAAAGAAGSAAPAAAAGAPGSGGAPSGSQAAAAAAAGAAGSAAPAAAAGAPGSGGAPSGSQAAAAAAAGAAGSAAPAAAAGAPGSGGAPSGSQAAAAAAAGAAGSAAPAAAAGAPGSGGAPSGSQAAAAAAAGAAGSAAPAAAAGAPGSGGAPSGSQ
HUMAN01288	HUMAN01288_1to32	1.42259	0.702590559607	VCVLVLAAAAGAVAVFLILRIWVVLRSMDVTVCVLVLAAAAGAVAVFLILRIWVVLRSMDVTVCVLVLAAAAGAVAVFLILRIWVVLRSMDVTVCVLVLAAAAGAVAVFLILRIWVVLRSMDVTVCVLVLAAAAGAVAVFLILRIWVVLRSMDVTVCVLVLAAAAGAVAVFLILRIWVVLRSMDVTVCVLVLAAAAGAVAVFLILRIWVVLRSMDVTVCVLVLAAAAGAVAVFLILRIWVVLRSMDVTVCVLVLAA
HUMAN01329	HUMAN01329_150to192	1.40252	0.692678199	ETLVEDEEDLYDCVYGEDEGGEVYEDLMKAEEAHQPKCPENDIETLVEDEEDLYDCVYGEDEGGEVYEDLMKAEEAHQPKCPENDIETLVEDEEDLYDCVYGEDEGGEVYEDLMKAEEAHQPKCPENDIETLVEDEEDLYDCVYGEDEGGEVYEDLMKAEEAHQPKCPENDIETLVEDEEDLYDCVYGEDEGGEVYEDLMKAEEAHQPKCPENDIETLVEDEEDLYDCVYGEDEGGEVYEDLMKAEEAHQPKCPEN
HUMAN02362	HUMAN02362_37to70	1.83052	0.904058073167	TYYDPYDPYPYETYEPYPYGVDEGPAYTYGSPSPTYYDPYDPYPYETYEPYPYGVDEGPAYTYGSPSPTYYDPYDPYPYETYEPYPYGVDEGPAYTYGSPSPTYYDPYDPYPYETYEPYPYGVDEGPAYTYGSPSPTYYDPYDPYPYETYEPYPYGVDEGPAYTYGSPSPTYYDPYDPYPYETYEPYPYGVDEGPAYTYGSPSPTYYDPYDPYPYETYEPYPYGVDEGPAYTYGSPSPTYYDPYDPYPYETYEPYP
HUMAN03913	HUMAN03913_193to225	1.39163	0.687301472542	YQQGVGYVPITGMPAVCSPGMVPVALPPAAVNAYQQGVGYVPITGMPAVCSPGMVPVALPPAAVNAYQQGVGYVPITGMPAVCSPGMVPVALPPAAVNAYQQGVGYVPITGMPAVCSPGMVPVALPPAAVNAYQQGVGYVPITGMPAVCSPGMVPVALPPAAVNAYQQGVGYVPITGMPAVCSPGMVPVALPPAAVNAYQQGVGYVPITGMPAVCSPGMVPVALPPAAVNAYQQGVGYVPITGMPAVCSPGMVPVA
HUMAN06764	HUMAN06764_310to342	1.39022	0.686605507806	NYNYDDEDEDENAMDADGGDDDDQGSDDEYSDDNYNYDDEDEDENAMDADGGDDDDQGSDDEYSDDNYNYDDEDEDENAMDADGGDDDDQGSDDEYSDDNYNYDDEDEDENAMDADGGDDDDQGSDDEYSDDNYNYDDEDEDENAMDADGGDDDDQGSDDEYSDDNYNYDDEDEDENAMDADGGDDDDQGSDDEYSDDNYNYDDEDEDENAMDADGGDDDDQGSDDEYSDDNYNYDDEDEDENAMDADGGDDDDQG
HUMAN07568	HUMAN07568_1to44	1.4139	0.698301377399	EAQGVAEGAGPGAASGVPHPAALAPAAAPTLAPASVAAAASQFEAQGVAEGAGPGAASGVPHPAALAPAAAPTLAPASVAAAASQFEAQGVAEGAGPGAASGVPHPAALAPAAAPTLAPASVAAAASQFEAQGVAEGAGPGAASGVPHPAALAPAAAPTLAPASVAAAASQFEAQGVAEGAGPGAASGVPHPAALAPAAAPTLAPASVAAAASQFEAQGVAEGAGPGAASGVPHPAALAPAAAPTLAPASVAAAAS
HUMAN09179	HUMAN09179_2509to2547	1.5551	0.768034559321	QVTELSDADTVSDEYSDEEVVEDVDDAAYSMSTGAVVTEQVTELSDADTVSDEYSDEEVVEDVDDAAYSMSTGAVVTEQVTELSDADTVSDEYSDEEVVEDVDDAAYSMSTGAVVTEQVTELSDADTVSDEYSDEEVVEDVDDAAYSMSTGAVVTEQVTELSDADTVSDEYSDEEVVEDVDDAAYSMSTGAVVTEQVTELSDADTVSDEYSDEEVVEDVDDAAYSMSTGAVVTEQVTELSDADTVSDEYSDEEVVE
HUMAN09468	HUMAN09468_1to30	1.75177	0.865166179022	SDMEDDFMCDDEEDYDLEYSEDSNSEPNVSDMEDDFMCDDEEDYDLEYSEDSNSEPNVSDMEDDFMCDDEEDYDLEYSEDSNSEPNVSDMEDDFMCDDEEDYDLEYSEDSNSEPNVSDMEDDFMCDDEEDYDLEYSEDSNSEPNVSDMEDDFMCDDEEDYDLEYSEDSNSEPNVSDMEDDFMCDDEEDYDLEYSEDSNSEPNVSDMEDDFMCDDEEDYDLEYSEDSNSEPNVSDMEDDFMCDDEEDYDLEYSEDSN
HUMAN13156	HUMAN13156_1to119	1.42993	0.706213980101	KAFHTFCVVLLVFGSVSEAKFDDFEDEEDIVEYDDNDFAEFEDVMEDSVTESPQRVIITEDDEDETTVELEGQDENQEGDFEDADTQEGDTESEPYDDEEFEGYEDKPDTSSSKNKDPKAFHTFCVVLLVFGSVSEAKFDDFEDEEDIVEYDDNDFAEFEDVMEDSVTESPQRVIITEDDEDETTVELEGQDENQEGDFEDADTQEGDTESEPYDDEEFEGYEDKPDTSSSKNKDPKAFHTFCVVLLVFGSVSEAK
HUMAN13404	HUMAN13404_1to55	1.49636	0.739023292004	ADPAAPTPAAPAPAQAPAPAPEAVPAPAAAPVPAPAPASDSASGPSSDSGPEAGADPAAPTPAAPAPAQAPAPAPEAVPAPAAAPVPAPAPASDSASGPSSDSGPEAGADPAAPTPAAPAPAQAPAPAPEAVPAPAAAPVPAPAPASDSASGPSSDSGPEAGADPAAPTPAAPAPAQAPAPAPEAVPAPAAAPVPAPAPASDSASGPSSDSGPEAGADPAAPTPAAPAPAQAPAPAPEAVPAPAAAPVPAPAPASD
HUMAN17521	HUMAN17521_1to38	1.55852	0.769722631471	AEVPELASEMMAYYSGNEDDLFFEADGPKQMKCSFQDAEVPELASEMMAYYSGNEDDLFFEADGPKQMKCSFQDAEVPELASEMMAYYSGNEDDLFFEADGPKQMKCSFQDAEVPELASEMMAYYSGNEDDLFFEADGPKQMKCSFQDAEVPELASEMMAYYSGNEDDLFFEADGPKQMKCSFQDAEVPELASEMMAYYSGNEDDLFFEADGPKQMKCSFQDAEVPELASEMMAYYSGNEDDLFFEADGPKQMKCS
HUMAN17821	HUMAN17821_1to52	1.45218	0.717202934156	AEPSGSPVHVQLPQQAAPVTAAAAAAPAAATAAPAPAAPAAPAPAPAPAAQAEPSGSPVHVQLPQQAAPVTAAAAAAPAAATAAPAPAAPAAPAPAPAPAAQAEPSGSPVHVQLPQQAAPVTAAAAAAPAAATAAPAPAAPAAPAPAPAPAAQAEPSGSPVHVQLPQQAAPVTAAAAAAPAAATAAPAPAAPAAPAPAPAPAAQAEPSGSPVHVQLPQQAAPVTAAAAAAPAAATAAPAPAAPAAPAPAPAPAAQA
HUMAN18111	HUMAN18111_1to33	2.02478	1.0	EDLEETLFEEFENYSYDLDYYSLESDLEEKVQEDLEETLFEEFENYSYDLDYYSLESDLEEKVQEDLEETLFEEFENYSYDLDYYSLESDLEEKVQEDLEETLFEEFENYSYDLDYYSLESDLEEKVQEDLEETLFEEFENYSYDLDYYSLESDLEEKVQEDLEETLFEEFENYSYDLDYYSLESDLEEKVQEDLEETLFEEFENYSYDLDYYSLESDLEEKVQEDLEETLFEEFENYSYDLDYYSLESDLEEKVQ
HUMAN20522	HUMAN20522_313to345	1.67721	0.828342632488	NYNYDSDEDEEQMETEDSEFSEQESEDEYSDDDNYNYDSDEDEEQMETEDSEFSEQESEDEYSDDDNYNYDSDEDEEQMETEDSEFSEQESEDEYSDDDNYNYDSDEDEEQMETEDSEFSEQESEDEYSDDDNYNYDSDEDEEQMETEDSEFSEQESEDEYSDDDNYNYDSDEDEEQMETEDSEFSEQESEDEYSDDDNYNYDSDEDEEQMETEDSEFSEQESEDEYSDDDNYNYDSDEDEEQMETEDSEFSEQES
HUMAN22345	HUMAN22345_486to515	1.72296	0.850937435826	PASAAAAAAAAAAAAAAVIPTVSTPPPFQGPASAAAAAAAAAAAAAAVIPTVSTPPPFQGPASAAAAAAAAAAAAAAVIPTVSTPPPFQGPASAAAAAAAAAAAAAAVIPTVSTPPPFQGPASAAAAAAAAAAAAAAVIPTVSTPPPFQGPASAAAAAAAAAAAAAAVIPTVSTPPPFQGPASAAAAAAAAAAAAAAVIPTVSTPPPFQGPASAAAAAAAAAAAAAAVIPTVSTPPPFQGPASAAAAAAAAAAAAA
HUMAN23030	HUMAN23030_372to436	1.40397	0.693397301722	SRINGVADCAIDFEISGDFASGDFHEWTDDEDDEDDIMNDEDEIEDDDEDEGDDDDGGDDHDVYISRINGVADCAIDFEISGDFASGDFHEWTDDEDDEDDIMNDEDEIEDDDEDEGDDDDGGDDHDVYISRINGVADCAIDFEISGDFASGDFHEWTDDEDDEDDIMNDEDEIEDDDEDEGDDDDGGDDHDVYISRINGVADCAIDFEISGDFASGDFHEWTDDEDDEDDIMNDEDEIEDDDEDEGDDDDGGDDH
HUMAN23165	HUMAN23165_1to31	1.4715	0.726746382232	WSGRSSFTSLVVGVFVVYVVHTCWVMYGIVWSGRSSFTSLVVGVFVVYVVHTCWVMYGIVWSGRSSFTSLVVGVFVVYVVHTCWVMYGIVWSGRSSFTSLVVGVFVVYVVHTCWVMYGIVWSGRSSFTSLVVGVFVVYVVHTCWVMYGIVWSGRSSFTSLVVGVFVVYVVHTCWVMYGIVWSGRSSFTSLVVGVFVVYVVHTCWVMYGIVWSGRSSFTSLVVGVFVVYVVHTCWVMYGIVWSGRSSFTSLVVGVFV
HUMAN26658	HUMAN26658_1to35	1.41483	0.698760369115	AAAAAAAAATNGTGGSSGMEVDAAVVPSVMACGVAAAAAAAAATNGTGGSSGMEVDAAVVPSVMACGVAAAAAAAAATNGTGGSSGMEVDAAVVPSVMACGVAAAAAAAAATNGTGGSSGMEVDAAVVPSVMACGVAAAAAAAAATNGTGGSSGMEVDAAVVPSVMACGVAAAAAAAAATNGTGGSSGMEVDAAVVPSVMACGVAAAAAAAAATNGTGGSSGMEVDAAVVPSVMACGVAAAAAAAAATNGTGGSSG
HUMAN27044	HUMAN27044_1to35	1.68578	0.832575883176	AGAAAAVAAGAAAGAAAAAVSVAAPGRASAPPPPAGAAAAVAAGAAAGAAAAAVSVAAPGRASAPPPPAGAAAAVAAGAAAGAAAAAVSVAAPGRASAPPPPAGAAAAVAAGAAAGAAAAAVSVAAPGRASAPPPPAGAAAAVAAGAAAGAAAAAVSVAAPGRASAPPPPAGAAAAVAAGAAAGAAAAAVSVAAPGRASAPPPPAGAAAAVAAGAAAGAAAAAVSVAAPGRASAPPPPAGAAAAVAAGAAAGAAAA
