## Supplementary File 5 for "Discovering molecular features of intrinsically disordered regions by using evolution for contrastive learning": filter_170_idr_activations.txt

HUMAN08296	HUMAN08296_24to75	1.1901	0.730256374395	MDQEPVGGVERGEAVAASGAAAAAAFGESAGQMSNERGFENVELGVIGKKKMDQEPVGGVERGEAVAASGAAAAAAFGESAGQMSNERGFENVELGVIGKKKMDQEPVGGVERGEAVAASGAAAAAAFGESAGQMSNERGFENVELGVIGKKKMDQEPVGGVERGEAVAASGAAAAAAFGESAGQMSNERGFENVELGVIGKKKMDQEPVGGVERGEAVAASGAAAAAAFGESAGQMSNERGFENVELGVIGKKKM
HUMAN00607	HUMAN00607_56to87	1.14685	0.703716583142	EAGSENNTAVVAVETHTIHKIEEGIDTGTIEAEAGSENNTAVVAVETHTIHKIEEGIDTGTIEAEAGSENNTAVVAVETHTIHKIEEGIDTGTIEAEAGSENNTAVVAVETHTIHKIEEGIDTGTIEAEAGSENNTAVVAVETHTIHKIEEGIDTGTIEAEAGSENNTAVVAVETHTIHKIEEGIDTGTIEAEAGSENNTAVVAVETHTIHKIEEGIDTGTIEAEAGSENNTAVVAVETHTIHKIEEGIDTGTIEA
HUMAN00710	HUMAN00710_1431to1460	1.19783	0.734997232086	KQESEPDKLTVGKRKRNEDDEVPVGVEMAEKQESEPDKLTVGKRKRNEDDEVPVGVEMAEKQESEPDKLTVGKRKRNEDDEVPVGVEMAEKQESEPDKLTVGKRKRNEDDEVPVGVEMAEKQESEPDKLTVGKRKRNEDDEVPVGVEMAEKQESEPDKLTVGKRKRNEDDEVPVGVEMAEKQESEPDKLTVGKRKRNEDDEVPVGVEMAEKQESEPDKLTVGKRKRNEDDEVPVGVEMAEKQESEPDKLTVGKRKR
HUMAN01076	HUMAN01076_1to33	1.27152	0.780214738646	AAEEADVDIEGDVVAAAGAQPGSGENTASVLQAAEEADVDIEGDVVAAAGAQPGSGENTASVLQAAEEADVDIEGDVVAAAGAQPGSGENTASVLQAAEEADVDIEGDVVAAAGAQPGSGENTASVLQAAEEADVDIEGDVVAAAGAQPGSGENTASVLQAAEEADVDIEGDVVAAAGAQPGSGENTASVLQAAEEADVDIEGDVVAAAGAQPGSGENTASVLQAAEEADVDIEGDVVAAAGAQPGSGENTASVLQ
HUMAN01357	HUMAN01357_800to831	1.18034	0.724266151628	EANGVDGVDALDTASHTNKSGYHDDSDEDLLEEANGVDGVDALDTASHTNKSGYHDDSDEDLLEEANGVDGVDALDTASHTNKSGYHDDSDEDLLEEANGVDGVDALDTASHTNKSGYHDDSDEDLLEEANGVDGVDALDTASHTNKSGYHDDSDEDLLEEANGVDGVDALDTASHTNKSGYHDDSDEDLLEEANGVDGVDALDTASHTNKSGYHDDSDEDLLEEANGVDGVDALDTASHTNKSGYHDDSDEDLLE
HUMAN02578	HUMAN02578_202to232	1.52594	0.936329854032	VKSEGKRKGDEVDGVDEVAKKKSKKEKDKDSVKSEGKRKGDEVDGVDEVAKKKSKKEKDKDSVKSEGKRKGDEVDGVDEVAKKKSKKEKDKDSVKSEGKRKGDEVDGVDEVAKKKSKKEKDKDSVKSEGKRKGDEVDGVDEVAKKKSKKEKDKDSVKSEGKRKGDEVDGVDEVAKKKSKKEKDKDSVKSEGKRKGDEVDGVDEVAKKKSKKEKDKDSVKSEGKRKGDEVDGVDEVAKKKSKKEKDKDSVKSEGKRK
HUMAN03113	HUMAN03113_1260to1293	1.38508	0.849898368394	VGVHSVMKHDAIMDGASPDYVLVEAEANRVAQDAVGVHSVMKHDAIMDGASPDYVLVEAEANRVAQDAVGVHSVMKHDAIMDGASPDYVLVEAEANRVAQDAVGVHSVMKHDAIMDGASPDYVLVEAEANRVAQDAVGVHSVMKHDAIMDGASPDYVLVEAEANRVAQDAVGVHSVMKHDAIMDGASPDYVLVEAEANRVAQDAVGVHSVMKHDAIMDGASPDYVLVEAEANRVAQDAVGVHSVMKHDAIMDGASP
HUMAN06499	HUMAN06499_230to260	1.18973	0.730029469801	LDARDGNEVEPDDDHFSIGVGSRLDGLRNRGLDARDGNEVEPDDDHFSIGVGSRLDGLRNRGLDARDGNEVEPDDDHFSIGVGSRLDGLRNRGLDARDGNEVEPDDDHFSIGVGSRLDGLRNRGLDARDGNEVEPDDDHFSIGVGSRLDGLRNRGLDARDGNEVEPDDDHFSIGVGSRLDGLRNRGLDARDGNEVEPDDDHFSIGVGSRLDGLRNRGLDARDGNEVEPDDDHFSIGVGSRLDGLRNRGLDARDGNE
HUMAN06761	HUMAN06761_395to425	1.6297	1.0	ENSSDDALNESKPDEVRLENPVDVVDTQDNGENSSDDALNESKPDEVRLENPVDVVDTQDNGENSSDDALNESKPDEVRLENPVDVVDTQDNGENSSDDALNESKPDEVRLENPVDVVDTQDNGENSSDDALNESKPDEVRLENPVDVVDTQDNGENSSDDALNESKPDEVRLENPVDVVDTQDNGENSSDDALNESKPDEVRLENPVDVVDTQDNGENSSDDALNESKPDEVRLENPVDVVDTQDNGENSSDDAL
HUMAN06839	HUMAN06839_131to163	1.23779	0.759516094865	ECEWKPDEEDEISEELKEKAKIEDEKKDEEKEDECEWKPDEEDEISEELKEKAKIEDEKKDEEKEDECEWKPDEEDEISEELKEKAKIEDEKKDEEKEDECEWKPDEEDEISEELKEKAKIEDEKKDEEKEDECEWKPDEEDEISEELKEKAKIEDEKKDEEKEDECEWKPDEEDEISEELKEKAKIEDEKKDEEKEDECEWKPDEEDEISEELKEKAKIEDEKKDEEKEDECEWKPDEEDEISEELKEKAKIEDE
HUMAN08314	HUMAN08314_95to137	1.38429	0.849413910261	EENTTAVEEIGRTEMGNKNEVNDKFSIGDLQEEEKHKESDLRDEENTTAVEEIGRTEMGNKNEVNDKFSIGDLQEEEKHKESDLRDEENTTAVEEIGRTEMGNKNEVNDKFSIGDLQEEEKHKESDLRDEENTTAVEEIGRTEMGNKNEVNDKFSIGDLQEEEKHKESDLRDEENTTAVEEIGRTEMGNKNEVNDKFSIGDLQEEEKHKESDLRDEENTTAVEEIGRTEMGNKNEVNDKFSIGDLQEEEKHKESDL
HUMAN08834	HUMAN08834_1to30	1.1991	0.735781011172	GKESGWDSGRAAVAAVVGGVVAVGTVLVAGKESGWDSGRAAVAAVVGGVVAVGTVLVAGKESGWDSGRAAVAAVVGGVVAVGTVLVAGKESGWDSGRAAVAAVVGGVVAVGTVLVAGKESGWDSGRAAVAAVVGGVVAVGTVLVAGKESGWDSGRAAVAAVVGGVVAVGTVLVAGKESGWDSGRAAVAAVVGGVVAVGTVLVAGKESGWDSGRAAVAAVVGGVVAVGTVLVAGKESGWDSGRAAVAAVVGGVVAVG
HUMAN11393	HUMAN11393_284to324	1.17904	0.723469352226	DAEKKEGQEKEESKKDRKEDKEKDKDKEKSDVKKEEKKEKKDAEKKEGQEKEESKKDRKEDKEKDKDKEKSDVKKEEKKEKKDAEKKEGQEKEESKKDRKEDKEKDKDKEKSDVKKEEKKEKKDAEKKEGQEKEESKKDRKEDKEKDKDKEKSDVKKEEKKEKKDAEKKEGQEKEESKKDRKEDKEKDKDKEKSDVKKEEKKEKKDAEKKEGQEKEESKKDRKEDKEKDKDKEKSDVKKEEKKEKKDAEKKEGQEK
HUMAN11557	HUMAN11557_1to47	1.14854	0.704753453748	MSEHDLADVVQIAVEDLSPDHPVVLENHVVTDEDEPALKRQRLEINMSEHDLADVVQIAVEDLSPDHPVVLENHVVTDEDEPALKRQRLEINMSEHDLADVVQIAVEDLSPDHPVVLENHVVTDEDEPALKRQRLEINMSEHDLADVVQIAVEDLSPDHPVVLENHVVTDEDEPALKRQRLEINMSEHDLADVVQIAVEDLSPDHPVVLENHVVTDEDEPALKRQRLEINMSEHDLADVVQIAVEDLSPDHPVVLE
HUMAN12874	HUMAN12874_327to376	1.18352	0.726217809099	DHLAKHMKTHEGAKEEAAGAASGEGKAGGAVEPPGGKGKREAEGSVAPSNDHLAKHMKTHEGAKEEAAGAASGEGKAGGAVEPPGGKGKREAEGSVAPSNDHLAKHMKTHEGAKEEAAGAASGEGKAGGAVEPPGGKGKREAEGSVAPSNDHLAKHMKTHEGAKEEAAGAASGEGKAGGAVEPPGGKGKREAEGSVAPSNDHLAKHMKTHEGAKEEAAGAASGEGKAGGAVEPPGGKGKREAEGSVAPSNDHLAKH
HUMAN16828	HUMAN16828_1134to1164	1.19956	0.736060801653	KVNALNIEVEQNGKPSLVDLNEEMQHMDVEEKVNALNIEVEQNGKPSLVDLNEEMQHMDVEEKVNALNIEVEQNGKPSLVDLNEEMQHMDVEEKVNALNIEVEQNGKPSLVDLNEEMQHMDVEEKVNALNIEVEQNGKPSLVDLNEEMQHMDVEEKVNALNIEVEQNGKPSLVDLNEEMQHMDVEEKVNALNIEVEQNGKPSLVDLNEEMQHMDVEEKVNALNIEVEQNGKPSLVDLNEEMQHMDVEEKVNALNIE
HUMAN16883	HUMAN16883_280to318	1.45089	0.890281022291	GDRPSSKTEIEMDGKVVNSHVENFLDGALVLEVDERDQDGDRPSSKTEIEMDGKVVNSHVENFLDGALVLEVDERDQDGDRPSSKTEIEMDGKVVNSHVENFLDGALVLEVDERDQDGDRPSSKTEIEMDGKVVNSHVENFLDGALVLEVDERDQDGDRPSSKTEIEMDGKVVNSHVENFLDGALVLEVDERDQDGDRPSSKTEIEMDGKVVNSHVENFLDGALVLEVDERDQDGDRPSSKTEIEMDGKVVNSHVE
HUMAN17072	HUMAN17072_1to30	1.29918	0.79718679266	HKNSKRNNNLRVSHTEANSVDAEKEKNESHKNSKRNNNLRVSHTEANSVDAEKEKNESHKNSKRNNNLRVSHTEANSVDAEKEKNESHKNSKRNNNLRVSHTEANSVDAEKEKNESHKNSKRNNNLRVSHTEANSVDAEKEKNESHKNSKRNNNLRVSHTEANSVDAEKEKNESHKNSKRNNNLRVSHTEANSVDAEKEKNESHKNSKRNNNLRVSHTEANSVDAEKEKNESHKNSKRNNNLRVSHTEANSVDAEK
HUMAN17687	HUMAN17687_662to710	1.37991	0.846726239241	PDVNLDQEEEIQMEVDEGAGGINGHADSPAPVNGINGYNEDINQESAPKPDVNLDQEEEIQMEVDEGAGGINGHADSPAPVNGINGYNEDINQESAPKPDVNLDQEEEIQMEVDEGAGGINGHADSPAPVNGINGYNEDINQESAPKPDVNLDQEEEIQMEVDEGAGGINGHADSPAPVNGINGYNEDINQESAPKPDVNLDQEEEIQMEVDEGAGGINGHADSPAPVNGINGYNEDINQESAPKPDVNLDQEEEI
HUMAN18351	HUMAN18351_837to875	1.29437	0.79423556998	AKAKKKEKEKEKKEEEKMEVDEAEKKEEKEKKKEPEPNFAKAKKKEKEKEKKEEEKMEVDEAEKKEEKEKKKEPEPNFAKAKKKEKEKEKKEEEKMEVDEAEKKEEKEKKKEPEPNFAKAKKKEKEKEKKEEEKMEVDEAEKKEEKEKKKEPEPNFAKAKKKEKEKEKKEEEKMEVDEAEKKEEKEKKKEPEPNFAKAKKKEKEKEKKEEEKMEVDEAEKKEEKEKKKEPEPNFAKAKKKEKEKEKKEEEKMEVDE
HUMAN18400	HUMAN18400_364to405	1.17239	0.719386166749	PEDPAKESYQDANLVFEEFARHNLKDAGEAEEGKRDKNDVDEPEDPAKESYQDANLVFEEFARHNLKDAGEAEEGKRDKNDVDEPEDPAKESYQDANLVFEEFARHNLKDAGEAEEGKRDKNDVDEPEDPAKESYQDANLVFEEFARHNLKDAGEAEEGKRDKNDVDEPEDPAKESYQDANLVFEEFARHNLKDAGEAEEGKRDKNDVDEPEDPAKESYQDANLVFEEFARHNLKDAGEAEEGKRDKNDVDEPEDP
HUMAN18962	HUMAN18962_890to926	1.18426	0.726674763645	EVVAYNKNINDDFEMIDCDLEDATKTPDCSSGPVKEEEVVAYNKNINDDFEMIDCDLEDATKTPDCSSGPVKEEEVVAYNKNINDDFEMIDCDLEDATKTPDCSSGPVKEEEVVAYNKNINDDFEMIDCDLEDATKTPDCSSGPVKEEEVVAYNKNINDDFEMIDCDLEDATKTPDCSSGPVKEEEVVAYNKNINDDFEMIDCDLEDATKTPDCSSGPVKEEEVVAYNKNINDDFEMIDCDLEDATKTPDCSSGPV
HUMAN20441	HUMAN20441_1to30	1.43001	0.877464935852	MAEEHTDLEAQIVKDIHCKEIDLVNRDPKMAEEHTDLEAQIVKDIHCKEIDLVNRDPKMAEEHTDLEAQIVKDIHCKEIDLVNRDPKMAEEHTDLEAQIVKDIHCKEIDLVNRDPKMAEEHTDLEAQIVKDIHCKEIDLVNRDPKMAEEHTDLEAQIVKDIHCKEIDLVNRDPKMAEEHTDLEAQIVKDIHCKEIDLVNRDPKMAEEHTDLEAQIVKDIHCKEIDLVNRDPKMAEEHTDLEAQIVKDIHCKEIDLV
HUMAN20445	HUMAN20445_718to757	1.15848	0.710854495491	SPHSEPGAIDEVDHDNGTEPHTSDEEVEQIEAIAKFDYMGSPHSEPGAIDEVDHDNGTEPHTSDEEVEQIEAIAKFDYMGSPHSEPGAIDEVDHDNGTEPHTSDEEVEQIEAIAKFDYMGSPHSEPGAIDEVDHDNGTEPHTSDEEVEQIEAIAKFDYMGSPHSEPGAIDEVDHDNGTEPHTSDEEVEQIEAIAKFDYMGSPHSEPGAIDEVDHDNGTEPHTSDEEVEQIEAIAKFDYMGSPHSEPGAIDEVDHDN
HUMAN21734	HUMAN21734_1to38	1.31138	0.80467625352	RLEELKRLQNPLEQVNDGKYSFENHQLAMDAENNIEKRLEELKRLQNPLEQVNDGKYSFENHQLAMDAENNIEKRLEELKRLQNPLEQVNDGKYSFENHQLAMDAENNIEKRLEELKRLQNPLEQVNDGKYSFENHQLAMDAENNIEKRLEELKRLQNPLEQVNDGKYSFENHQLAMDAENNIEKRLEELKRLQNPLEQVNDGKYSFENHQLAMDAENNIEKRLEELKRLQNPLEQVNDGKYSFENHQLAMDAENN
HUMAN21783	HUMAN21783_101to167	1.17606	0.721638169244	KYDKDIKKEKDKGKAESGKEEDKKSKKENIKDEKTKKEKEKKKDGEKEESKKEETPGTPKKKETKKKKYDKDIKKEKDKGKAESGKEEDKKSKKENIKDEKTKKEKEKKKDGEKEESKKEETPGTPKKKETKKKKYDKDIKKEKDKGKAESGKEEDKKSKKENIKDEKTKKEKEKKKDGEKEESKKEETPGTPKKKETKKKKYDKDIKKEKDKGKAESGKEEDKKSKKENIKDEKTKKEKEKKKDGEKEESKKEET
HUMAN21832	HUMAN21832_771to800	1.46374	0.898164237963	EEDSDFVIEMENNANANIISEAKPEGPRVKEEDSDFVIEMENNANANIISEAKPEGPRVKEEDSDFVIEMENNANANIISEAKPEGPRVKEEDSDFVIEMENNANANIISEAKPEGPRVKEEDSDFVIEMENNANANIISEAKPEGPRVKEEDSDFVIEMENNANANIISEAKPEGPRVKEEDSDFVIEMENNANANIISEAKPEGPRVKEEDSDFVIEMENNANANIISEAKPEGPRVKEEDSDFVIEMENNANA
HUMAN21882	HUMAN21882_620to672	1.39652	0.856915659957	FDSKEKEEDKDKKEKKDKDKKEAPADMGAHQGVAVLGIALIAMGEEIGAEMALFDSKEKEEDKDKKEKKDKDKKEAPADMGAHQGVAVLGIALIAMGEEIGAEMALFDSKEKEEDKDKKEKKDKDKKEAPADMGAHQGVAVLGIALIAMGEEIGAEMALFDSKEKEEDKDKKEKKDKDKKEAPADMGAHQGVAVLGIALIAMGEEIGAEMALFDSKEKEEDKDKKEKKDKDKKEAPADMGAHQGVAVLGIALIAMG
HUMAN22247	HUMAN22247_826to865	1.38055	0.847119555168	DVYDDVETIPMKNMENGNNGYHKDHVYGIHNPVMTSPSQHDVYDDVETIPMKNMENGNNGYHKDHVYGIHNPVMTSPSQHDVYDDVETIPMKNMENGNNGYHKDHVYGIHNPVMTSPSQHDVYDDVETIPMKNMENGNNGYHKDHVYGIHNPVMTSPSQHDVYDDVETIPMKNMENGNNGYHKDHVYGIHNPVMTSPSQHDVYDDVETIPMKNMENGNNGYHKDHVYGIHNPVMTSPSQHDVYDDVETIPMKNMEN
HUMAN23009	HUMAN23009_1to30	1.16546	0.715136204201	NSTLFSQVENHSVHSNFSEKNAQLLAFENNSTLFSQVENHSVHSNFSEKNAQLLAFENNSTLFSQVENHSVHSNFSEKNAQLLAFENNSTLFSQVENHSVHSNFSEKNAQLLAFENNSTLFSQVENHSVHSNFSEKNAQLLAFENNSTLFSQVENHSVHSNFSEKNAQLLAFENNSTLFSQVENHSVHSNFSEKNAQLLAFENNSTLFSQVENHSVHSNFSEKNAQLLAFENNSTLFSQVENHSVHSNFSEKNAQL
HUMAN23273	HUMAN23273_505to542	1.45613	0.893496162372	RDVEMGNSVIEENEMKKPYQLIAQDNETEKPIDSETKMRDVEMGNSVIEENEMKKPYQLIAQDNETEKPIDSETKMRDVEMGNSVIEENEMKKPYQLIAQDNETEKPIDSETKMRDVEMGNSVIEENEMKKPYQLIAQDNETEKPIDSETKMRDVEMGNSVIEENEMKKPYQLIAQDNETEKPIDSETKMRDVEMGNSVIEENEMKKPYQLIAQDNETEKPIDSETKMRDVEMGNSVIEENEMKKPYQLIAQDNET
HUMAN23346	HUMAN23346_144to184	1.15516	0.708816011535	NRFVSLTEHDMASGDGNIVREEVVKENAAGSPVMRKWLNPRNRFVSLTEHDMASGDGNIVREEVVKENAAGSPVMRKWLNPRNRFVSLTEHDMASGDGNIVREEVVKENAAGSPVMRKWLNPRNRFVSLTEHDMASGDGNIVREEVVKENAAGSPVMRKWLNPRNRFVSLTEHDMASGDGNIVREEVVKENAAGSPVMRKWLNPRNRFVSLTEHDMASGDGNIVREEVVKENAAGSPVMRKWLNPRNRFVSLTEHD
HUMAN24367	HUMAN24367_1to55	1.41017	0.865290502251	EGKWLLCMLLVLGTAIVEAHDGHDDDVIDIEDDLDDVIEEVEDSKPDTTAPPSSEGKWLLCMLLVLGTAIVEAHDGHDDDVIDIEDDLDDVIEEVEDSKPDTTAPPSSEGKWLLCMLLVLGTAIVEAHDGHDDDVIDIEDDLDDVIEEVEDSKPDTTAPPSSEGKWLLCMLLVLGTAIVEAHDGHDDDVIDIEDDLDDVIEEVEDSKPDTTAPPSSEGKWLLCMLLVLGTAIVEAHDGHDDDVIDIEDDLDDVIEE
HUMAN24776	HUMAN24776_1to34	1.31242	0.805310884164	AENDVDNELLDYEDDEVETAAGGDGAEAPAKKDAENDVDNELLDYEDDEVETAAGGDGAEAPAKKDAENDVDNELLDYEDDEVETAAGGDGAEAPAKKDAENDVDNELLDYEDDEVETAAGGDGAEAPAKKDAENDVDNELLDYEDDEVETAAGGDGAEAPAKKDAENDVDNELLDYEDDEVETAAGGDGAEAPAKKDAENDVDNELLDYEDDEVETAAGGDGAEAPAKKDAENDVDNELLDYEDDEVETAAGGDG
HUMAN26236	HUMAN26236_140to176	1.15083	0.706157380207	PDARPVEKESQMEEEIIYWDPADDLAADIYSFSELPTPDARPVEKESQMEEEIIYWDPADDLAADIYSFSELPTPDARPVEKESQMEEEIIYWDPADDLAADIYSFSELPTPDARPVEKESQMEEEIIYWDPADDLAADIYSFSELPTPDARPVEKESQMEEEIIYWDPADDLAADIYSFSELPTPDARPVEKESQMEEEIIYWDPADDLAADIYSFSELPTPDARPVEKESQMEEEIIYWDPADDLAADIYSFSE
HUMAN26871	HUMAN26871_1to35	1.18188	0.725211367993	ATDGASCEPDLSRAPEDAAGAAAEAAKKEFDVDTATDGASCEPDLSRAPEDAAGAAAEAAKKEFDVDTATDGASCEPDLSRAPEDAAGAAAEAAKKEFDVDTATDGASCEPDLSRAPEDAAGAAAEAAKKEFDVDTATDGASCEPDLSRAPEDAAGAAAEAAKKEFDVDTATDGASCEPDLSRAPEDAAGAAAEAAKKEFDVDTATDGASCEPDLSRAPEDAAGAAAEAAKKEFDVDTATDGASCEPDLSRAPEDA
HUMAN27044	HUMAN27044_1to35	1.28102	0.78604264636	AGAAAAVAAGAAAGAAAAAVSVAAPGRASAPPPPAGAAAAVAAGAAAGAAAAAVSVAAPGRASAPPPPAGAAAAVAAGAAAGAAAAAVSVAAPGRASAPPPPAGAAAAVAAGAAAGAAAAAVSVAAPGRASAPPPPAGAAAAVAAGAAAGAAAAAVSVAAPGRASAPPPPAGAAAAVAAGAAAGAAAAAVSVAAPGRASAPPPPAGAAAAVAAGAAAGAAAAAVSVAAPGRASAPPPPAGAAAAVAAGAAAGAAAA
HUMAN27902	HUMAN27902_374to412	1.27305	0.781156443915	PRHKKKKKKKFSVDAVSDDDVLKEKSNNSEQADKKVSSMPRHKKKKKKKFSVDAVSDDDVLKEKSNNSEQADKKVSSMPRHKKKKKKKFSVDAVSDDDVLKEKSNNSEQADKKVSSMPRHKKKKKKKFSVDAVSDDDVLKEKSNNSEQADKKVSSMPRHKKKKKKKFSVDAVSDDDVLKEKSNNSEQADKKVSSMPRHKKKKKKKFSVDAVSDDDVLKEKSNNSEQADKKVSSMPRHKKKKKKKFSVDAVSDDDVL
HUMAN29662	HUMAN29662_113to144	1.29356	0.793736409132	AKINETDTFGPGDDDEIQFDDIGDDDEDIDDIAKINETDTFGPGDDDEIQFDDIGDDDEDIDDIAKINETDTFGPGDDDEIQFDDIGDDDEDIDDIAKINETDTFGPGDDDEIQFDDIGDDDEDIDDIAKINETDTFGPGDDDEIQFDDIGDDDEDIDDIAKINETDTFGPGDDDEIQFDDIGDDDEDIDDIAKINETDTFGPGDDDEIQFDDIGDDDEDIDDIAKINETDTFGPGDDDEIQFDDIGDDDEDIDDI
HUMAN29674	HUMAN29674_852to888	1.14889	0.704968215801	SKKKRKEKKNPENREEIECVEMVDIDSTRVVDQITTVSKKKRKEKKNPENREEIECVEMVDIDSTRVVDQITTVSKKKRKEKKNPENREEIECVEMVDIDSTRVVDQITTVSKKKRKEKKNPENREEIECVEMVDIDSTRVVDQITTVSKKKRKEKKNPENREEIECVEMVDIDSTRVVDQITTVSKKKRKEKKNPENREEIECVEMVDIDSTRVVDQITTVSKKKRKEKKNPENREEIECVEMVDIDSTRVVDQI
HUMAN30251	HUMAN30251_611to642	1.20266	0.737961767673	EQHRGERYKDMVDPKKEADHEIPTVSGSRKPEEQHRGERYKDMVDPKKEADHEIPTVSGSRKPEEQHRGERYKDMVDPKKEADHEIPTVSGSRKPEEQHRGERYKDMVDPKKEADHEIPTVSGSRKPEEQHRGERYKDMVDPKKEADHEIPTVSGSRKPEEQHRGERYKDMVDPKKEADHEIPTVSGSRKPEEQHRGERYKDMVDPKKEADHEIPTVSGSRKPEEQHRGERYKDMVDPKKEADHEIPTVSGSRKPE
HUMAN30648	HUMAN30648_113to144	1.29356	0.793736409132	AKINETDTFGPGDDDEIQFDDIGDDDEDIDDIAKINETDTFGPGDDDEIQFDDIGDDDEDIDDIAKINETDTFGPGDDDEIQFDDIGDDDEDIDDIAKINETDTFGPGDDDEIQFDDIGDDDEDIDDIAKINETDTFGPGDDDEIQFDDIGDDDEDIDDIAKINETDTFGPGDDDEIQFDDIGDDDEDIDDIAKINETDTFGPGDDDEIQFDDIGDDDEDIDDIAKINETDTFGPGDDDEIQFDDIGDDDEDIDDI
