## Supplementary File 5 for "Discovering molecular features of intrinsically disordered regions by using evolution for contrastive learning": filter_171_idr_activations.txt

HUMAN08594	HUMAN08594_51to81	2.46451	0.700071436718	MAVGEPLVHIRVTLLLLWFGMFLSISGHSQMAVGEPLVHIRVTLLLLWFGMFLSISGHSQMAVGEPLVHIRVTLLLLWFGMFLSISGHSQMAVGEPLVHIRVTLLLLWFGMFLSISGHSQMAVGEPLVHIRVTLLLLWFGMFLSISGHSQMAVGEPLVHIRVTLLLLWFGMFLSISGHSQMAVGEPLVHIRVTLLLLWFGMFLSISGHSQMAVGEPLVHIRVTLLLLWFGMFLSISGHSQMAVGEPLVHIRVTLLL
HUMAN18654	HUMAN18654_41to71	3.52037	1.0	LPLNIYIVVFGTAIFVFILSLLFCCYLIRLLPLNIYIVVFGTAIFVFILSLLFCCYLIRLLPLNIYIVVFGTAIFVFILSLLFCCYLIRLLPLNIYIVVFGTAIFVFILSLLFCCYLIRLLPLNIYIVVFGTAIFVFILSLLFCCYLIRLLPLNIYIVVFGTAIFVFILSLLFCCYLIRLLPLNIYIVVFGTAIFVFILSLLFCCYLIRLLPLNIYIVVFGTAIFVFILSLLFCCYLIRLLPLNIYIVVFGTAIFV
HUMAN02129	HUMAN02129_105to141	2.98319	0.847407635466	LRRQMWWRGCKIKAIMALVAAILLLVIIILIVMKYRTLRRQMWWRGCKIKAIMALVAAILLLVIIILIVMKYRTLRRQMWWRGCKIKAIMALVAAILLLVIIILIVMKYRTLRRQMWWRGCKIKAIMALVAAILLLVIIILIVMKYRTLRRQMWWRGCKIKAIMALVAAILLLVIIILIVMKYRTLRRQMWWRGCKIKAIMALVAAILLLVIIILIVMKYRTLRRQMWWRGCKIKAIMALVAAILLLVIIILIVMK
HUMAN03525	HUMAN03525_24to58	2.50747	0.712273583937	FLRQRVAFLGLFFISCLLLLMLIIDFRHWSASLPRFLRQRVAFLGLFFISCLLLLMLIIDFRHWSASLPRFLRQRVAFLGLFFISCLLLLMLIIDFRHWSASLPRFLRQRVAFLGLFFISCLLLLMLIIDFRHWSASLPRFLRQRVAFLGLFFISCLLLLMLIIDFRHWSASLPRFLRQRVAFLGLFFISCLLLLMLIIDFRHWSASLPRFLRQRVAFLGLFFISCLLLLMLIIDFRHWSASLPRFLRQRVAFLGL
HUMAN08536	HUMAN08536_1to34	2.72133	0.77302398372	RPWTGSWRWIMLILFAWGTLLFYIGGHLVRDNDRPWTGSWRWIMLILFAWGTLLFYIGGHLVRDNDRPWTGSWRWIMLILFAWGTLLFYIGGHLVRDNDRPWTGSWRWIMLILFAWGTLLFYIGGHLVRDNDRPWTGSWRWIMLILFAWGTLLFYIGGHLVRDNDRPWTGSWRWIMLILFAWGTLLFYIGGHLVRDNDRPWTGSWRWIMLILFAWGTLLFYIGGHLVRDNDRPWTGSWRWIMLILFAWGTLLFYIG
HUMAN08593	HUMAN08593_1to30	3.05785	0.868615224825	AVDGTLVYIRVTLLLLWLGVFLSISGYCQAVDGTLVYIRVTLLLLWLGVFLSISGYCQAVDGTLVYIRVTLLLLWLGVFLSISGYCQAVDGTLVYIRVTLLLLWLGVFLSISGYCQAVDGTLVYIRVTLLLLWLGVFLSISGYCQAVDGTLVYIRVTLLLLWLGVFLSISGYCQAVDGTLVYIRVTLLLLWLGVFLSISGYCQAVDGTLVYIRVTLLLLWLGVFLSISGYCQAVDGTLVYIRVTLLLLWLGVFLSI
HUMAN10465	HUMAN10465_1to30	3.25197	0.92375715146	AASCLVLLALCLLLPLLLLGGWKRWRRGRAASCLVLLALCLLLPLLLLGGWKRWRRGRAASCLVLLALCLLLPLLLLGGWKRWRRGRAASCLVLLALCLLLPLLLLGGWKRWRRGRAASCLVLLALCLLLPLLLLGGWKRWRRGRAASCLVLLALCLLLPLLLLGGWKRWRRGRAASCLVLLALCLLLPLLLLGGWKRWRRGRAASCLVLLALCLLLPLLLLGGWKRWRRGRAASCLVLLALCLLLPLLLLGGWKR
HUMAN11348	HUMAN11348_1to31	2.82027	0.801127437741	KCSLRVWFLSVAFLLVFIMSLLFTYSHHSMKCSLRVWFLSVAFLLVFIMSLLFTYSHHSMKCSLRVWFLSVAFLLVFIMSLLFTYSHHSMKCSLRVWFLSVAFLLVFIMSLLFTYSHHSMKCSLRVWFLSVAFLLVFIMSLLFTYSHHSMKCSLRVWFLSVAFLLVFIMSLLFTYSHHSMKCSLRVWFLSVAFLLVFIMSLLFTYSHHSMKCSLRVWFLSVAFLLVFIMSLLFTYSHHSMKCSLRVWFLSVAFLLV
HUMAN11584	HUMAN11584_1to40	2.82271	0.801819997351	EPHVLGAVLYWLLLPCALLAACLLRFSGLSLVYLLFLLLEPHVLGAVLYWLLLPCALLAACLLRFSGLSLVYLLFLLLEPHVLGAVLYWLLLPCALLAACLLRFSGLSLVYLLFLLLEPHVLGAVLYWLLLPCALLAACLLRFSGLSLVYLLFLLLEPHVLGAVLYWLLLPCALLAACLLRFSGLSLVYLLFLLLEPHVLGAVLYWLLLPCALLAACLLRFSGLSLVYLLFLLLEPHVLGAVLYWLLLPCALLAAC
HUMAN12093	HUMAN12093_1to38	2.72241	0.773329221952	EAMWLLCVALAVLAWGFLWVWDSSERMKSREQGGRLGEAMWLLCVALAVLAWGFLWVWDSSERMKSREQGGRLGEAMWLLCVALAVLAWGFLWVWDSSERMKSREQGGRLGEAMWLLCVALAVLAWGFLWVWDSSERMKSREQGGRLGEAMWLLCVALAVLAWGFLWVWDSSERMKSREQGGRLGEAMWLLCVALAVLAWGFLWVWDSSERMKSREQGGRLGEAMWLLCVALAVLAWGFLWVWDSSERMKSREQGG
HUMAN13353	HUMAN13353_25to62	2.53841	0.721062643527	LAVIILFITAVLLLILFAIVFGLLTSTENTQCEAGEEELAVIILFITAVLLLILFAIVFGLLTSTENTQCEAGEEELAVIILFITAVLLLILFAIVFGLLTSTENTQCEAGEEELAVIILFITAVLLLILFAIVFGLLTSTENTQCEAGEEELAVIILFITAVLLLILFAIVFGLLTSTENTQCEAGEEELAVIILFITAVLLLILFAIVFGLLTSTENTQCEAGEEELAVIILFITAVLLLILFAIVFGLLTSTE
HUMAN17462	HUMAN17462_1to35	2.62509	0.745686368157	AFHVEGLIAIIVFYLLILLVGIWAAWRTKNSGSAAFHVEGLIAIIVFYLLILLVGIWAAWRTKNSGSAAFHVEGLIAIIVFYLLILLVGIWAAWRTKNSGSAAFHVEGLIAIIVFYLLILLVGIWAAWRTKNSGSAAFHVEGLIAIIVFYLLILLVGIWAAWRTKNSGSAAFHVEGLIAIIVFYLLILLVGIWAAWRTKNSGSAAFHVEGLIAIIVFYLLILLVGIWAAWRTKNSGSAAFHVEGLIAIIVFYLLIL
HUMAN19078	HUMAN19078_2to31	3.26575	0.927670797282	KPWILLLVMFISGVVMLLPVLGSFWNKDPFKPWILLLVMFISGVVMLLPVLGSFWNKDPFKPWILLLVMFISGVVMLLPVLGSFWNKDPFKPWILLLVMFISGVVMLLPVLGSFWNKDPFKPWILLLVMFISGVVMLLPVLGSFWNKDPFKPWILLLVMFISGVVMLLPVLGSFWNKDPFKPWILLLVMFISGVVMLLPVLGSFWNKDPFKPWILLLVMFISGVVMLLPVLGSFWNKDPFKPWILLLVMFISGVVM
HUMAN19215	HUMAN19215_296to325	2.72528	0.774145922161	QKKNRKMLVILILFVIIIVLIVVLVGVKSRQKKNRKMLVILILFVIIIVLIVVLVGVKSRQKKNRKMLVILILFVIIIVLIVVLVGVKSRQKKNRKMLVILILFVIIIVLIVVLVGVKSRQKKNRKMLVILILFVIIIVLIVVLVGVKSRQKKNRKMLVILILFVIIIVLIVVLVGVKSRQKKNRKMLVILILFVIIIVLIVVLVGVKSRQKKNRKMLVILILFVIIIVLIVVLVGVKSRQKKNRKMLVILILFVI
HUMAN19781	HUMAN19781_1to34	3.35577	0.953243422038	KKKLVVLGLLAVVLVLVIVGLCLWLPSASKEPDKKKLVVLGLLAVVLVLVIVGLCLWLPSASKEPDKKKLVVLGLLAVVLVLVIVGLCLWLPSASKEPDKKKLVVLGLLAVVLVLVIVGLCLWLPSASKEPDKKKLVVLGLLAVVLVLVIVGLCLWLPSASKEPDKKKLVVLGLLAVVLVLVIVGLCLWLPSASKEPDKKKLVVLGLLAVVLVLVIVGLCLWLPSASKEPDKKKLVVLGLLAVVLVLVIVGLCLWL
HUMAN19910	HUMAN19910_1to33	3.40657	0.967674275657	KKKLVVLGLLAVVLVLVIVGLCLWLPSASKEPKKKLVVLGLLAVVLVLVIVGLCLWLPSASKEPKKKLVVLGLLAVVLVLVIVGLCLWLPSASKEPKKKLVVLGLLAVVLVLVIVGLCLWLPSASKEPKKKLVVLGLLAVVLVLVIVGLCLWLPSASKEPKKKLVVLGLLAVVLVLVIVGLCLWLPSASKEPKKKLVVLGLLAVVLVLVIVGLCLWLPSASKEPKKKLVVLGLLAVVLVLVIVGLCLWLPSASKEP
HUMAN21251	HUMAN21251_1to30	3.17292	0.901301112674	WTNFFKLRLFCCLLAVLMVVVLVINVTQVWTNFFKLRLFCCLLAVLMVVVLVINVTQVWTNFFKLRLFCCLLAVLMVVVLVINVTQVWTNFFKLRLFCCLLAVLMVVVLVINVTQVWTNFFKLRLFCCLLAVLMVVVLVINVTQVWTNFFKLRLFCCLLAVLMVVVLVINVTQVWTNFFKLRLFCCLLAVLMVVVLVINVTQVWTNFFKLRLFCCLLAVLMVVVLVINVTQVWTNFFKLRLFCCLLAVLMVVVLVI
HUMAN21749	HUMAN21749_1to35	2.68641	0.763102352806	ASALWTVLPSRMSLRSLKWSLLLLSLLSFFVMWYASALWTVLPSRMSLRSLKWSLLLLSLLSFFVMWYASALWTVLPSRMSLRSLKWSLLLLSLLSFFVMWYASALWTVLPSRMSLRSLKWSLLLLSLLSFFVMWYASALWTVLPSRMSLRSLKWSLLLLSLLSFFVMWYASALWTVLPSRMSLRSLKWSLLLLSLLSFFVMWYASALWTVLPSRMSLRSLKWSLLLLSLLSFFVMWYASALWTVLPSRMSLRSLK
HUMAN23165	HUMAN23165_1to31	2.54815	0.723828818444	WSGRSSFTSLVVGVFVVYVVHTCWVMYGIVWSGRSSFTSLVVGVFVVYVVHTCWVMYGIVWSGRSSFTSLVVGVFVVYVVHTCWVMYGIVWSGRSSFTSLVVGVFVVYVVHTCWVMYGIVWSGRSSFTSLVVGVFVVYVVHTCWVMYGIVWSGRSSFTSLVVGVFVVYVVHTCWVMYGIVWSGRSSFTSLVVGVFVVYVVHTCWVMYGIVWSGRSSFTSLVVGVFVVYVVHTCWVMYGIVWSGRSSFTSLVVGVFV
HUMAN25754	HUMAN25754_16to46	3.18464	0.90463252351	LAVLQRDRIKLLFFDILVFLSVFLLFLLFLVLAVLQRDRIKLLFFDILVFLSVFLLFLLFLVLAVLQRDRIKLLFFDILVFLSVFLLFLLFLVLAVLQRDRIKLLFFDILVFLSVFLLFLLFLVLAVLQRDRIKLLFFDILVFLSVFLLFLLFLVLAVLQRDRIKLLFFDILVFLSVFLLFLLFLVLAVLQRDRIKLLFFDILVFLSVFLLFLLFLVLAVLQRDRIKLLFFDILVFLSVFLLFLLFLVLAVLQRDR
HUMAN26023	HUMAN26023_39to94	2.93974	0.835065703088	LISSLRVVGVVIAVGIFLFLIALVGLIGAVKHHQVLLFFYMIILLLVFIVQFSVSCLISSLRVVGVVIAVGIFLFLIALVGLIGAVKHHQVLLFFYMIILLLVFIVQFSVSCLISSLRVVGVVIAVGIFLFLIALVGLIGAVKHHQVLLFFYMIILLLVFIVQFSVSCLISSLRVVGVVIAVGIFLFLIALVGLIGAVKHHQVLLFFYMIILLLVFIVQFSVSCLISSLRVVGVVIAVGIFLFLIALVGLIGAVKH
HUMAN26029	HUMAN26029_1to49	2.64668	0.751819103376	LTEASLSIWGWGSLGIVLFLITFGPFVIFYLTFYILCFVGGGLVVTLLLTEASLSIWGWGSLGIVLFLITFGPFVIFYLTFYILCFVGGGLVVTLLLTEASLSIWGWGSLGIVLFLITFGPFVIFYLTFYILCFVGGGLVVTLLLTEASLSIWGWGSLGIVLFLITFGPFVIFYLTFYILCFVGGGLVVTLLLTEASLSIWGWGSLGIVLFLITFGPFVIFYLTFYILCFVGGGLVVTLLLTEASLSIWGWGSLGI
HUMAN26230	HUMAN26230_1to36	2.50651	0.71200146341	MWQKYAGSRRSMPLGARILFHGVFYAGGFAIVYYLMWQKYAGSRRSMPLGARILFHGVFYAGGFAIVYYLMWQKYAGSRRSMPLGARILFHGVFYAGGFAIVYYLMWQKYAGSRRSMPLGARILFHGVFYAGGFAIVYYLMWQKYAGSRRSMPLGARILFHGVFYAGGFAIVYYLMWQKYAGSRRSMPLGARILFHGVFYAGGFAIVYYLMWQKYAGSRRSMPLGARILFHGVFYAGGFAIVYYLMWQKYAGSRRS
HUMAN26864	HUMAN26864_1to37	3.07019	0.872121434835	AEAATGFLEQLKSCIVWSWTYLWTVWFFIVLFLVYIAEAATGFLEQLKSCIVWSWTYLWTVWFFIVLFLVYIAEAATGFLEQLKSCIVWSWTYLWTVWFFIVLFLVYIAEAATGFLEQLKSCIVWSWTYLWTVWFFIVLFLVYIAEAATGFLEQLKSCIVWSWTYLWTVWFFIVLFLVYIAEAATGFLEQLKSCIVWSWTYLWTVWFFIVLFLVYIAEAATGFLEQLKSCIVWSWTYLWTVWFFIVLFLVYIAEAA
HUMAN27738	HUMAN27738_1to33	2.69679	0.766052808449	FLLLPFDSLIVNLLGISLTVLFTLLLVFIIVPFLLLPFDSLIVNLLGISLTVLFTLLLVFIIVPFLLLPFDSLIVNLLGISLTVLFTLLLVFIIVPFLLLPFDSLIVNLLGISLTVLFTLLLVFIIVPFLLLPFDSLIVNLLGISLTVLFTLLLVFIIVPFLLLPFDSLIVNLLGISLTVLFTLLLVFIIVPFLLLPFDSLIVNLLGISLTVLFTLLLVFIIVPFLLLPFDSLIVNLLGISLTVLFTLLLVFIIVP
HUMAN29038	HUMAN29038_1to45	2.85617	0.811324981802	ALLDLALEGMAVFGFVLFLVLWLMHFMAIIYTRLHLNKKATDKQALLDLALEGMAVFGFVLFLVLWLMHFMAIIYTRLHLNKKATDKQALLDLALEGMAVFGFVLFLVLWLMHFMAIIYTRLHLNKKATDKQALLDLALEGMAVFGFVLFLVLWLMHFMAIIYTRLHLNKKATDKQALLDLALEGMAVFGFVLFLVLWLMHFMAIIYTRLHLNKKATDKQALLDLALEGMAVFGFVLFLVLWLMHFMAIIYTRLHL
HUMAN29430	HUMAN29430_1to31	2.48166	0.704942922415	RQGLLVLALVLVLVLVLAAGSQVQEWYPRERQGLLVLALVLVLVLVLAAGSQVQEWYPRERQGLLVLALVLVLVLVLAAGSQVQEWYPRERQGLLVLALVLVLVLVLAAGSQVQEWYPRERQGLLVLALVLVLVLVLAAGSQVQEWYPRERQGLLVLALVLVLVLVLAAGSQVQEWYPRERQGLLVLALVLVLVLVLAAGSQVQEWYPRERQGLLVLALVLVLVLVLAAGSQVQEWYPRERQGLLVLALVLVLVLV
HUMAN30008	HUMAN30008_472to524	2.55873	0.726835147515	LSGQIVYVCSSLLAVLLTALCLVLAQWSVPLLSGDLLWTAVVVLLLLLIIGIILSGQIVYVCSSLLAVLLTALCLVLAQWSVPLLSGDLLWTAVVVLLLLLIIGIILSGQIVYVCSSLLAVLLTALCLVLAQWSVPLLSGDLLWTAVVVLLLLLIIGIILSGQIVYVCSSLLAVLLTALCLVLAQWSVPLLSGDLLWTAVVVLLLLLIIGIILSGQIVYVCSSLLAVLLTALCLVLAQWSVPLLSGDLLWTAVVVL
