## Supplementary File 5 for "Discovering molecular features of intrinsically disordered regions by using evolution for contrastive learning": filter_172_idr_activations.txt

HUMAN00576	HUMAN00576_117to158	1.16541	0.725680034146	NKCQRCTNSEKKYGPPYSCEQCKQQCAFDRKDDRKKVDGKLNKCQRCTNSEKKYGPPYSCEQCKQQCAFDRKDDRKKVDGKLNKCQRCTNSEKKYGPPYSCEQCKQQCAFDRKDDRKKVDGKLNKCQRCTNSEKKYGPPYSCEQCKQQCAFDRKDDRKKVDGKLNKCQRCTNSEKKYGPPYSCEQCKQQCAFDRKDDRKKVDGKLNKCQRCTNSEKKYGPPYSCEQCKQQCAFDRKDDRKKVDGKLNKCQRCTNSE
HUMAN02557	HUMAN02557_527to565	1.23681	0.770140479151	SDSSENSKENFHESDQCPEECVMFEDEMSENKDNCVKKSDSSENSKENFHESDQCPEECVMFEDEMSENKDNCVKKSDSSENSKENFHESDQCPEECVMFEDEMSENKDNCVKKSDSSENSKENFHESDQCPEECVMFEDEMSENKDNCVKKSDSSENSKENFHESDQCPEECVMFEDEMSENKDNCVKKSDSSENSKENFHESDQCPEECVMFEDEMSENKDNCVKKSDSSENSKENFHESDQCPEECVMFEDEM
HUMAN07752	HUMAN07752_498to533	1.26802	0.789573960324	FEEKQSLEEKQSCLKFKANDHGYDNFRSSNKYSSSFEEKQSLEEKQSCLKFKANDHGYDNFRSSNKYSSSFEEKQSLEEKQSCLKFKANDHGYDNFRSSNKYSSSFEEKQSLEEKQSCLKFKANDHGYDNFRSSNKYSSSFEEKQSLEEKQSCLKFKANDHGYDNFRSSNKYSSSFEEKQSLEEKQSCLKFKANDHGYDNFRSSNKYSSSFEEKQSLEEKQSCLKFKANDHGYDNFRSSNKYSSSFEEKQSLEEKQ
HUMAN00712	HUMAN00712_1to32	1.41769	0.882767420714	SCCDLAAAGQLGKASIMASDCEPALNQAEGRSCCDLAAAGQLGKASIMASDCEPALNQAEGRSCCDLAAAGQLGKASIMASDCEPALNQAEGRSCCDLAAAGQLGKASIMASDCEPALNQAEGRSCCDLAAAGQLGKASIMASDCEPALNQAEGRSCCDLAAAGQLGKASIMASDCEPALNQAEGRSCCDLAAAGQLGKASIMASDCEPALNQAEGRSCCDLAAAGQLGKASIMASDCEPALNQAEGRSCCDLAAA
HUMAN01391	HUMAN01391_1to33	1.40785	0.876638966727	ISSVCVSSYRGRKSGNKPPSKTCLKEEMAKGEISSVCVSSYRGRKSGNKPPSKTCLKEEMAKGEISSVCVSSYRGRKSGNKPPSKTCLKEEMAKGEISSVCVSSYRGRKSGNKPPSKTCLKEEMAKGEISSVCVSSYRGRKSGNKPPSKTCLKEEMAKGEISSVCVSSYRGRKSGNKPPSKTCLKEEMAKGEISSVCVSSYRGRKSGNKPPSKTCLKEEMAKGEISSVCVSSYRGRKSGNKPPSKTCLKEEMAKGE
HUMAN01679	HUMAN01679_1to116	1.54781	0.96379007924	SCQQSQQQCQPPPKCTPKCPPKCTPKCPPKCPPKCPPQCSAPCPPPVSSCCGSSSGGCCSSEGGGCCLSHHRPRQSLRRRPQSSSCCGSGSGQQSGGSSCCHSSGGSGCCHSSGGSCQQSQQQCQPPPKCTPKCPPKCTPKCPPKCPPKCPPQCSAPCPPPVSSCCGSSSGGCCSSEGGGCCLSHHRPRQSLRRRPQSSSCCGSGSGQQSGGSSCCHSSGGSGCCHSSGGSCQQSQQQCQPPPKCTPKCPPKCTPK
HUMAN01684	HUMAN01684_1to94	1.30243	0.810996047284	SCQQNQQQCQPPPSCPSPKCPPKSPAQCLPPPSSDCALSSGGCGPSSESGCCLSHHRHFRSHQCRRQRSNSCDRGSGQQGGGSCRGHGSGGCCSCQQNQQQCQPPPSCPSPKCPPKSPAQCLPPPSSDCALSSGGCGPSSESGCCLSHHRHFRSHQCRRQRSNSCDRGSGQQGGGSCRGHGSGGCCSCQQNQQQCQPPPSCPSPKCPPKSPAQCLPPPSSDCALSSGGCGPSSESGCCLSHHRHFRSHQCRRQRSN
HUMAN01687	HUMAN01687_1to108	1.48334	0.923645331898	SCQQNQQQCQPPPKCPPKCTPKCPPKCPPKCPPQCPAPCSPAVSSCCGPSSGSCCGPSSGGCCSSGGGGCCLSHHRPRLFHRRRHQSPDCCESEPSGASGCCHSSGGSCQQNQQQCQPPPKCPPKCTPKCPPKCPPKCPPQCPAPCSPAVSSCCGPSSGSCCGPSSGGCCSSGGGGCCLSHHRPRLFHRRRHQSPDCCESEPSGASGCCHSSGGSCQQNQQQCQPPPKCPPKCTPKCPPKCPPKCPPQCPAPCSPA
HUMAN01688	HUMAN01688_1to108	1.35053	0.84094969102	SCQQNQQQCQPPPKCPPKCTPKCPPKCPPKCPPQCPAPCFPAVSSCCGPSSGSCCGPSSGGCCSSGAGGCSLSHHRPRLFHRRRHQSPDCCESEPSGGSGCCHSSGGSCQQNQQQCQPPPKCPPKCTPKCPPKCPPKCPPQCPAPCFPAVSSCCGPSSGSCCGPSSGGCCSSGAGGCSLSHHRPRLFHRRRHQSPDCCESEPSGGSGCCHSSGGSCQQNQQQCQPPPKCPPKCTPKCPPKCPPKCPPQCPAPCFPA
HUMAN01689	HUMAN01689_1to109	1.37631	0.857001948522	SCQQNQQQCQPPPKCPPKCTPKCPPKCPPKCLPQCPAPCSPAVSSCCGPISGGCCGPSSGGCCNSGAGGCCLSHHRPRLFHRRRHQSPDCCESEPSGGSGCCHSSGGCSCQQNQQQCQPPPKCPPKCTPKCPPKCPPKCLPQCPAPCSPAVSSCCGPISGGCCGPSSGGCCNSGAGGCCLSHHRPRLFHRRRHQSPDCCESEPSGGSGCCHSSGGCSCQQNQQQCQPPPKCPPKCTPKCPPKCPPKCLPQCPAPCS
HUMAN01690	HUMAN01690_1to104	1.60573	0.999859706423	SCQQNQQQCQPPPKCPPKCPPKCPPKCRPQCPAPCPPPVSSCCGPSSGGCCGSSSGGCCSSGGGGCCLSHHRPRLFHRHRHQSPDCCECEPSGGSGCCHSSGDSCQQNQQQCQPPPKCPPKCPPKCPPKCRPQCPAPCPPPVSSCCGPSSGGCCGSSSGGCCSSGGGGCCLSHHRPRLFHRHRHQSPDCCECEPSGGSGCCHSSGDSCQQNQQQCQPPPKCPPKCPPKCPPKCRPQCPAPCPPPVSSCCGPSSGGC
HUMAN01694	HUMAN01694_1to117	1.44696	0.900995639022	SCQQSQQQCQPPPKCTPKCPPKCPTPKCPPKCPPKCPPVSSCCSVSSGGCCGSSSGGCCSSGGGGCCSSGGGGCCLSHHRRRRSHRHRPQSSDCCSQPSAGSSCCGGGSGQHSGGCSCQQSQQQCQPPPKCTPKCPPKCPTPKCPPKCPPKCPPVSSCCSVSSGGCCGSSSGGCCSSGGGGCCSSGGGGCCLSHHRRRRSHRHRPQSSDCCSQPSAGSSCCGGGSGQHSGGCSCQQSQQQCQPPPKCTPKCPPKCP
HUMAN01695	HUMAN01695_1to117	1.44103	0.897300944569	SCQQSQQQCQPPPKCTPKCPPKCPTPKCPPKCPPKCPPVSSCCSVSSGGCCGSSSGGSCGSSSGGCCSSGGGGCCLSHHRHHRSHRHRPQSSDCCSQPSGGSSCCGGGSGQHSGGCSCQQSQQQCQPPPKCTPKCPPKCPTPKCPPKCPPKCPPVSSCCSVSSGGCCGSSSGGSCGSSSGGCCSSGGGGCCLSHHRHHRSHRHRPQSSDCCSQPSGGSSCCGGGSGQHSGGCSCQQSQQQCQPPPKCTPKCPPKCP
HUMAN01696	HUMAN01696_1to114	1.37518	0.856301222929	SCQQSQQQCQPPPKCTPKCTPKCPAPKCPPKCPPVSSCCSVSSGGCCGSSSGGGCGSNSGGCCSSGGGGCCLSHHRRHRSHRRRPQSSDCCSQPSGGSSCCGGGSSQHSGGCCSCQQSQQQCQPPPKCTPKCTPKCPAPKCPPKCPPVSSCCSVSSGGCCGSSSGGGCGSNSGGCCSSGGGGCCLSHHRRHRSHRRRPQSSDCCSQPSGGSSCCGGGSSQHSGGCCSCQQSQQQCQPPPKCTPKCTPKCPAPKCPP
HUMAN01697	HUMAN01697_1to118	1.48557	0.92503594559	SCQQSQQQCQPPPKCTPKCPPKCPTPKCPPKCPPKCPPVSSCCSVSSGGCCGSSSGGSCGSSSGGCCSSGGGGCCLSHHRRRRSHCHRPQSSGCCSQPSGGSSCCGGGSGQHSGGCCSCQQSQQQCQPPPKCTPKCPPKCPTPKCPPKCPPKCPPVSSCCSVSSGGCCGSSSGGSCGSSSGGCCSSGGGGCCLSHHRRRRSHCHRPQSSGCCSQPSGGSSCCGGGSGQHSGGCCSCQQSQQQCQPPPKCTPKCPPK
HUMAN01698	HUMAN01698_1to118	1.44755	0.901360402323	SCQQNQQQCQPPPKCIPKCPPKCLTPRCPPKCPPKCPPVSSCCSVSSGGCCGSSSGGSCGSSSGGCCSSGGGGCCLSHHRRRRSHCHRPQSSGCCSQPSGGSSCCGGGSGQHSGGCCSCQQNQQQCQPPPKCIPKCPPKCLTPRCPPKCPPKCPPVSSCCSVSSGGCCGSSSGGSCGSSSGGCCSSGGGGCCLSHHRRRRSHCHRPQSSGCCSQPSGGSSCCGGGSGQHSGGCCSCQQNQQQCQPPPKCIPKCPPK
HUMAN01699	HUMAN01699_1to110	1.44868	0.902063948633	SCQQSQQQCQPPPKCTPKCPPKCPTPKCPPKCPPKCPPVSSCCSVSSGGCCGSSSGGGCSSGGGGCCLSHHRRHRSHRHRLQSSGCCSQPSGGSSCCGGDSGQHSGGCCSCQQSQQQCQPPPKCTPKCPPKCPTPKCPPKCPPKCPPVSSCCSVSSGGCCGSSSGGGCSSGGGGCCLSHHRRHRSHRHRLQSSGCCSQPSGGSSCCGGDSGQHSGGCCSCQQSQQQCQPPPKCTPKCPPKCPTPKCPPKCPPKCPP
HUMAN01701	HUMAN01701_1to116	1.44283	0.898421660141	CDQTKHSKCCPAKGNQCCPPQQNQCCQSKGNQCCPPKQNQCCQPKGSQCCPPKHNHCCQPKPPCCIQARCCGLETKPEVSPLNMESEPNSPQTQDKGCQTQQQPHSPQNESRPSKCDQTKHSKCCPAKGNQCCPPQQNQCCQSKGNQCCPPKQNQCCQPKGSQCCPPKHNHCCQPKPPCCIQARCCGLETKPEVSPLNMESEPNSPQTQDKGCQTQQQPHSPQNESRPSKCDQTKHSKCCPAKGNQCCPPQQNQCC
HUMAN01703	HUMAN01703_1to108	1.3405	0.83470670106	SQQKQKQCAPPQQCCPPPQQRCPPPQQCCPPPQQCCPPPQQCCPPPQQCCPPPQQCCPPPQQCCPPPQQYCPPPQQTKQPCQPPPKCQEPCAPKCPPPQQCQTSKQKSQQKQKQCAPPQQCCPPPQQRCPPPQQCCPPPQQCCPPPQQCCPPPQQCCPPPQQCCPPPQQCCPPPQQYCPPPQQTKQPCQPPPKCQEPCAPKCPPPQQCQTSKQKSQQKQKQCAPPQQCCPPPQQRCPPPQQCCPPPQQCCPPPQQC
HUMAN01708	HUMAN01708_1to72	1.17947	0.734436134875	SYQQQQCKQPCQPPPVCPTPKCPEPCPPPKCPEPCPSPKCPQPCPPQQCQQKYPPVTPSPPCQPKCPPKSKSYQQQQCKQPCQPPPVCPTPKCPEPCPPPKCPEPCPSPKCPQPCPPQQCQQKYPPVTPSPPCQPKCPPKSKSYQQQQCKQPCQPPPVCPTPKCPEPCPPPKCPEPCPSPKCPQPCPPQQCQQKYPPVTPSPPCQPKCPPKSKSYQQQQCKQPCQPPPVCPTPKCPEPCPPPKCPEPCPSPKCPQP
HUMAN01709	HUMAN01709_1to72	1.15522	0.719334681834	SYQQQQCKQPCQPPPVCPTPKCPEPCPPPKCPEPCPPPKCPQPCPPQQCQQKYPPVTPSPPCQSKYPPKSKSYQQQQCKQPCQPPPVCPTPKCPEPCPPPKCPEPCPPPKCPQPCPPQQCQQKYPPVTPSPPCQSKYPPKSKSYQQQQCKQPCQPPPVCPTPKCPEPCPPPKCPEPCPPPKCPQPCPPQQCQQKYPPVTPSPPCQSKYPPKSKSYQQQQCKQPCQPPPVCPTPKCPEPCPPPKCPEPCPPPKCPQP
HUMAN01711	HUMAN01711_1to72	1.25672	0.78253671572	SYQQQQCKQPCQPPPVCPTPKCPEPCPPPKCPEPCPPPKCPQPCPPQQCQQKCPPVTPSPPCQPKCPPKSKSYQQQQCKQPCQPPPVCPTPKCPEPCPPPKCPEPCPPPKCPQPCPPQQCQQKCPPVTPSPPCQPKCPPKSKSYQQQQCKQPCQPPPVCPTPKCPEPCPPPKCPEPCPPPKCPQPCPPQQCQQKCPPVTPSPPCQPKCPPKSKSYQQQQCKQPCQPPPVCPTPKCPEPCPPPKCPEPCPPPKCPQP
HUMAN01712	HUMAN01712_1to72	1.34995	0.840589158795	SYQQQQCKQPCQPPPVCPAPKCPEPCPPPKCPEPCPPSKCPQSCPPQQCQQKCPPVTPSPPCQPKCPPKSKSYQQQQCKQPCQPPPVCPAPKCPEPCPPPKCPEPCPPSKCPQSCPPQQCQQKCPPVTPSPPCQPKCPPKSKSYQQQQCKQPCQPPPVCPAPKCPEPCPPPKCPEPCPPSKCPQSCPPQQCQQKCPPVTPSPPCQPKCPPKSKSYQQQQCKQPCQPPPVCPAPKCPEPCPPPKCPEPCPPSKCPQS
HUMAN01714	HUMAN01714_1to34	1.60596	1.0	SSDDKSKSNDPKTEPKNCDPKCEQKCESKCQPSSSDDKSKSNDPKTEPKNCDPKCEQKCESKCQPSSSDDKSKSNDPKTEPKNCDPKCEQKCESKCQPSSSDDKSKSNDPKTEPKNCDPKCEQKCESKCQPSSSDDKSKSNDPKTEPKNCDPKCEQKCESKCQPSSSDDKSKSNDPKTEPKNCDPKCEQKCESKCQPSSSDDKSKSNDPKTEPKNCDPKCEQKCESKCQPSSSDDKSKSNDPKTEPKNCDPKCEQK
HUMAN01714	HUMAN01714_45to98	1.28311	0.798967468963	EKCPWEKCPAPPKCLPCPSQSPSSCPPQPCTKPCPPKCPSSCPHACPPPCPPPEEKCPWEKCPAPPKCLPCPSQSPSSCPPQPCTKPCPPKCPSSCPHACPPPCPPPEEKCPWEKCPAPPKCLPCPSQSPSSCPPQPCTKPCPPKCPSSCPHACPPPCPPPEEKCPWEKCPAPPKCLPCPSQSPSSCPPQPCTKPCPPKCPSSCPHACPPPCPPPEEKCPWEKCPAPPKCLPCPSQSPSSCPPQPCTKPCPPKCPS
HUMAN01715	HUMAN01715_1to116	1.12555	0.700858388851	SFSEQQCKQPCVPPPCLPKTQEQCQAKAEEVCLPTCQHPCQDKCLVQAQEVCLSQCQESSQEKCPQQGQEPYLPPCQDQCPPQCAEPCQELFQTKCVEVCPQKVQEKCSSPGKGKSFSEQQCKQPCVPPPCLPKTQEQCQAKAEEVCLPTCQHPCQDKCLVQAQEVCLSQCQESSQEKCPQQGQEPYLPPCQDQCPPQCAEPCQELFQTKCVEVCPQKVQEKCSSPGKGKSFSEQQCKQPCVPPPCLPKTQEQCQA
HUMAN01745	HUMAN01745_404to439	1.29304	0.805152559987	SQGKSCASLLRVEPFVCAQCRTDFTPHWKQEKNGKISQGKSCASLLRVEPFVCAQCRTDFTPHWKQEKNGKISQGKSCASLLRVEPFVCAQCRTDFTPHWKQEKNGKISQGKSCASLLRVEPFVCAQCRTDFTPHWKQEKNGKISQGKSCASLLRVEPFVCAQCRTDFTPHWKQEKNGKISQGKSCASLLRVEPFVCAQCRTDFTPHWKQEKNGKISQGKSCASLLRVEPFVCAQCRTDFTPHWKQEKNGKISQGK
HUMAN02618	HUMAN02618_227to258	1.18585	0.738406814259	DTQQQPKKSKSRTPDKMKNLSKSWWKKYCCFVDTQQQPKKSKSRTPDKMKNLSKSWWKKYCCFVDTQQQPKKSKSRTPDKMKNLSKSWWKKYCCFVDTQQQPKKSKSRTPDKMKNLSKSWWKKYCCFVDTQQQPKKSKSRTPDKMKNLSKSWWKKYCCFVDTQQQPKKSKSRTPDKMKNLSKSWWKKYCCFVDTQQQPKKSKSRTPDKMKNLSKSWWKKYCCFVDTQQQPKKSKSRTPDKMKNLSKSWWKKYCCFV
HUMAN02739	HUMAN02739_55to108	1.23465	0.768793809268	KGEDQSIEDQYKNSSRNLRHIISHSGNNPYGCEECGKKPCTCKQCQKTSLSVTRKGEDQSIEDQYKNSSRNLRHIISHSGNNPYGCEECGKKPCTCKQCQKTSLSVTRKGEDQSIEDQYKNSSRNLRHIISHSGNNPYGCEECGKKPCTCKQCQKTSLSVTRKGEDQSIEDQYKNSSRNLRHIISHSGNNPYGCEECGKKPCTCKQCQKTSLSVTRKGEDQSIEDQYKNSSRNLRHIISHSGNNPYGCEECGKKPC
HUMAN02963	HUMAN02963_1to40	1.27147	0.791722975857	MATRRTGLSEGDGDKLKACEVSKNKDGKEQSETVSLSEDMATRRTGLSEGDGDKLKACEVSKNKDGKEQSETVSLSEDMATRRTGLSEGDGDKLKACEVSKNKDGKEQSETVSLSEDMATRRTGLSEGDGDKLKACEVSKNKDGKEQSETVSLSEDMATRRTGLSEGDGDKLKACEVSKNKDGKEQSETVSLSEDMATRRTGLSEGDGDKLKACEVSKNKDGKEQSETVSLSEDMATRRTGLSEGDGDKLKACEVS
HUMAN02972	HUMAN02972_1to92	1.15197	0.717310371704	ASPGSGFWSFGSEDGSGDSENPGTARAWCQVAQKFTGGIGNKLCALLYGDAEKPAESGGSQPPRAAARKAACACDQKPCSCSKVDVNYAFLASPGSGFWSFGSEDGSGDSENPGTARAWCQVAQKFTGGIGNKLCALLYGDAEKPAESGGSQPPRAAARKAACACDQKPCSCSKVDVNYAFLASPGSGFWSFGSEDGSGDSENPGTARAWCQVAQKFTGGIGNKLCALLYGDAEKPAESGGSQPPRAAARKAACAC
HUMAN03105	HUMAN03105_152to185	1.12781	0.702267337206	SSFEMASNTDMRWDLEACKSNCSPEPEDIDLLECSSFEMASNTDMRWDLEACKSNCSPEPEDIDLLECSSFEMASNTDMRWDLEACKSNCSPEPEDIDLLECSSFEMASNTDMRWDLEACKSNCSPEPEDIDLLECSSFEMASNTDMRWDLEACKSNCSPEPEDIDLLECSSFEMASNTDMRWDLEACKSNCSPEPEDIDLLECSSFEMASNTDMRWDLEACKSNCSPEPEDIDLLECSSFEMASNTDMRWDLEAC
HUMAN03872	HUMAN03872_171to207	1.29431	0.80594310316	VENTKASEEEEDPTFCEVCGRSDREDRLLLCDGCDAGVENTKASEEEEDPTFCEVCGRSDREDRLLLCDGCDAGVENTKASEEEEDPTFCEVCGRSDREDRLLLCDGCDAGVENTKASEEEEDPTFCEVCGRSDREDRLLLCDGCDAGVENTKASEEEEDPTFCEVCGRSDREDRLLLCDGCDAGVENTKASEEEEDPTFCEVCGRSDREDRLLLCDGCDAGVENTKASEEEEDPTFCEVCGRSDREDRLLLCDGC
HUMAN04266	HUMAN04266_212to263	1.1516	0.717082635886	KEYEQEFDFIKSYSIEDHIIKSNTGPNGHPDMCFVELPGVEFRAASVNSRKDKEYEQEFDFIKSYSIEDHIIKSNTGPNGHPDMCFVELPGVEFRAASVNSRKDKEYEQEFDFIKSYSIEDHIIKSNTGPNGHPDMCFVELPGVEFRAASVNSRKDKEYEQEFDFIKSYSIEDHIIKSNTGPNGHPDMCFVELPGVEFRAASVNSRKDKEYEQEFDFIKSYSIEDHIIKSNTGPNGHPDMCFVELPGVEFRAASVN
HUMAN04289	HUMAN04289_823to871	1.20799	0.752192922226	SGSVSVSISSQGGCLEQDFYYDCGMYSHLQGNLTVCDCCESFLLTKPVSSGSVSVSISSQGGCLEQDFYYDCGMYSHLQGNLTVCDCCESFLLTKPVSSGSVSVSISSQGGCLEQDFYYDCGMYSHLQGNLTVCDCCESFLLTKPVSSGSVSVSISSQGGCLEQDFYYDCGMYSHLQGNLTVCDCCESFLLTKPVSSGSVSVSISSQGGCLEQDFYYDCGMYSHLQGNLTVCDCCESFLLTKPVSSGSVSVSISSQ
HUMAN09268	HUMAN09268_1153to1185	1.22809	0.764711488856	EAKDKPERACECPPELCEQDPLIAKADAQESRLEAKDKPERACECPPELCEQDPLIAKADAQESRLEAKDKPERACECPPELCEQDPLIAKADAQESRLEAKDKPERACECPPELCEQDPLIAKADAQESRLEAKDKPERACECPPELCEQDPLIAKADAQESRLEAKDKPERACECPPELCEQDPLIAKADAQESRLEAKDKPERACECPPELCEQDPLIAKADAQESRLEAKDKPERACECPPELCEQDPLIAK
HUMAN09658	HUMAN09658_1to49	1.16294	0.724142075083	WKRSEQMKIKSGKCNMAAAMETEQLGVEIFETADCEENIESQDRPKLEWKRSEQMKIKSGKCNMAAAMETEQLGVEIFETADCEENIESQDRPKLEWKRSEQMKIKSGKCNMAAAMETEQLGVEIFETADCEENIESQDRPKLEWKRSEQMKIKSGKCNMAAAMETEQLGVEIFETADCEENIESQDRPKLEWKRSEQMKIKSGKCNMAAAMETEQLGVEIFETADCEENIESQDRPKLEWKRSEQMKIKSGKCNM
HUMAN10684	HUMAN10684_1to32	1.21366	0.755725351198	KSNPPRSSLEACKAAGQAPQQKTQAKPTKAAKSNPPRSSLEACKAAGQAPQQKTQAKPTKAAKSNPPRSSLEACKAAGQAPQQKTQAKPTKAAKSNPPRSSLEACKAAGQAPQQKTQAKPTKAAKSNPPRSSLEACKAAGQAPQQKTQAKPTKAAKSNPPRSSLEACKAAGQAPQQKTQAKPTKAAKSNPPRSSLEACKAAGQAPQQKTQAKPTKAAKSNPPRSSLEACKAAGQAPQQKTQAKPTKAAKSNPPRSS
HUMAN11464	HUMAN11464_139to204	1.29888	0.808789207044	PRGPERPFSQFSLVKQHFMKMHAEKKHKCSKCSNSYGTEWDLKRHAEDCGKTFRCTCGCPYASRTAPRGPERPFSQFSLVKQHFMKMHAEKKHKCSKCSNSYGTEWDLKRHAEDCGKTFRCTCGCPYASRTAPRGPERPFSQFSLVKQHFMKMHAEKKHKCSKCSNSYGTEWDLKRHAEDCGKTFRCTCGCPYASRTAPRGPERPFSQFSLVKQHFMKMHAEKKHKCSKCSNSYGTEWDLKRHAEDCGKTFRCTCG
HUMAN12590	HUMAN12590_411to455	1.17957	0.734493588435	PRATKCEPSPWTSCKSGAIESTAPACTSSSPCSLKEHCSACGPLSPRATKCEPSPWTSCKSGAIESTAPACTSSSPCSLKEHCSACGPLSPRATKCEPSPWTSCKSGAIESTAPACTSSSPCSLKEHCSACGPLSPRATKCEPSPWTSCKSGAIESTAPACTSSSPCSLKEHCSACGPLSPRATKCEPSPWTSCKSGAIESTAPACTSSSPCSLKEHCSACGPLSPRATKCEPSPWTSCKSGAIESTAPACTSSSP
HUMAN12591	HUMAN12591_398to431	1.20025	0.747371202702	SRLSCSPCSTTCTSSNTCEPCSAYVICTVENCCLSRLSCSPCSTTCTSSNTCEPCSAYVICTVENCCLSRLSCSPCSTTCTSSNTCEPCSAYVICTVENCCLSRLSCSPCSTTCTSSNTCEPCSAYVICTVENCCLSRLSCSPCSTTCTSSNTCEPCSAYVICTVENCCLSRLSCSPCSTTCTSSNTCEPCSAYVICTVENCCLSRLSCSPCSTTCTSSNTCEPCSAYVICTVENCCLSRLSCSPCSTTCTSSNTC
HUMAN12596	HUMAN12596_1to121	1.14768	0.714636554271	ASCSTSGTCGSSCCQPSCCETSCCQPSCCQTSSCGTGCGIGGGIGYGQEGSGGSVSTRIRWCHPDCHVEGTCLPPCYLVSCTPPSCCQLHHAEASCCRPSYCGQSCCRPACCCHCCEPTCASCSTSGTCGSSCCQPSCCETSCCQPSCCQTSSCGTGCGIGGGIGYGQEGSGGSVSTRIRWCHPDCHVEGTCLPPCYLVSCTPPSCCQLHHAEASCCRPSYCGQSCCRPACCCHCCEPTCASCSTSGTCGSSCCQP
HUMAN12607	HUMAN12607_1to180	1.5912	0.990809657246	VNSCCGSVCSDQGCGQDLCQETCCCPSCCQTTCCRTTCYRPSYSVSCCCRPQCCQSVCCQPTCCRPSCCVSSCCKPQCCQSVCCQPTCCHPSCCISSCCRPSCCVSSCCKPQCCQSVCCQPNCCRPSCSISSCCRPSCCESSCCRPCCCLRPVCGRVSCHTTCYRPACVISTCPRPVCCVNSCCGSVCSDQGCGQDLCQETCCCPSCCQTTCCRTTCYRPSYSVSCCCRPQCCQSVCCQPTCCRPSCCVSSCCKPQ
HUMAN12610	HUMAN12610_1to193	1.52167	0.947515059291	VNSCCGSVCSHQGCGRDLCQETCCRPSCCETTCCRTTYCRPSCCVSSCCRPQCCQSVCCQPTCCRPRCCISSCCRPSCCVSSCCKPQCCQSMCCQPTCCRPRCCISSCCRPSCCVSSCCRPQCCQSVCCQPTCCHPSCSISSCCRPSCCESSCCRPCCCLRPVCGRVSCHTTCYRPTCVISSCPRPLCCASSVNSCCGSVCSHQGCGRDLCQETCCRPSCCETTCCRTTYCRPSCCVSSCCRPQCCQSVCCQPTCC
HUMAN12611	HUMAN12611_1to199	1.5143	0.942924712825	VNSCCGSVCSDQGCGLENCCRPSCCQTTCCRTTCCRPSCCVSSCCRPQCCQSVCCQPTCCRPSCCQTTCCRTTCCRPSCCVSSCCRPQCCQSVCCQPTCCRPSCCQTTCCRTTCCRPSCCVSSCCRPQCCQSVCCQPTCCRPSCCISSSCCPSCCESSCCRPCCCLRPVCGRVSCHTTCYRPTCVISTCPRPLCCASSVNSCCGSVCSDQGCGLENCCRPSCCQTTCCRTTCCRPSCCVSSCCRPQCCQSVCCQPT
HUMAN12612	HUMAN12612_1to204	1.52985	0.952608458441	VSSCCGSVCSDQGCGLETCCRPSCCQTTCCRTTCCRPSCCVSSCCRPQCCQSVCCQPTCCRPSCCPSCCQTTCCRTTCCRPSCCVSSCCRPQCCQSVCCQPTCCRPSCSISSCCRPSCCVSRCCRSQCCQSVCCQPTCCRPSCCISSCCRPSCCESSCCRPCCCRPCCCLRPVCGRVSCHTTCYRPTCVISTCPRPLCCASSCVSSCCGSVCSDQGCGLETCCRPSCCQTTCCRTTCCRPSCCVSSCCRPQCCQSV
HUMAN12616	HUMAN12616_1to136	1.47996	0.921540928239	VNSCCGSVCSDQGCGLENCCRPSCCQTTCCRTTCCRPSCCVSSCCRPQCCQSVCCQPTCCSPSCCQTTCCRTTCCRPSCCVSSCFRPQCCQSVYCQPTCCRPSCGQTTCCRTTCYRPSCCVSTCCRPTCSSGSCCVNSCCGSVCSDQGCGLENCCRPSCCQTTCCRTTCCRPSCCVSSCCRPQCCQSVCCQPTCCSPSCCQTTCCRTTCCRPSCCVSSCFRPQCCQSVYCQPTCCRPSCGQTTCCRTTCYRPSCCV
HUMAN12617	HUMAN12617_1to146	1.30073	0.809941321655	VNSCCGSVCSDQGCDQGLCQETCCRPSCCQTTCCCPSCVVSSCCRPSCSQTTCCQTTCCRPSCCHPVCCQTTCRPSCGVSSCCRPLCCQTTCHPSCGMSSCCRPLCCQTTCRPSCGVSSCCRPLCCQTTCCRATCCRPSCCGSSCVNSCCGSVCSDQGCDQGLCQETCCRPSCCQTTCCCPSCVVSSCCRPSCSQTTCCQTTCCRPSCCHPVCCQTTCRPSCGVSSCCRPLCCQTTCHPSCGMSSCCRPLCCQTTC
HUMAN12618	HUMAN12618_1to250	1.30931	0.815284576985	THCCSPCCQPTCCRTTCCRTTCWKPTTVTTCSSTPCCQPSCCVPSCCQPCCHPTCCQNTCCRTTCCQPTCVASCCQPSCCSTPCCQPTCCGSSCCGQTSCGSSCCQPICGSSCCQPCCHPTCYQTICFRTTCCQPTCCQPTCCRNTSCQPTCCGSSCCQPCCHPTCCQTICRSTCCQPSCVTRCCSTPCCQPTCGGSSCCSQTCNESSYCLPCCRPTCCQTTCYRTTCCRPSCCCSPCCVSSCCQPSCCTHCCSPC
HUMAN12619	HUMAN12619_1to174	1.26379	0.786939707165	THCCSPCCQPTCCRTTCCRTTCWKPTTVTTCSSTPCCQPACCVSSCCQPCCRPTCCQNTCCRTTCCQPTCVTSCCQPSCCSTPCCQPTCCGSSCCGQTSCGSSCGQSSSCAPVYCRRTCYYPTTVCLPGCLNQSCGSNCCQPCCRPACCETTCCRTTCFQPTCVSSCCQPSCCTHCCSPCCQPTCCRTTCCRTTCWKPTTVTTCSSTPCCQPACCVSSCCQPCCRPTCCQNTCCRTTCCQPTCVTSCCQPSCCSTP
HUMAN12620	HUMAN12620_1to157	1.23004	0.765921131256	THCCSPCCQPTCCRTTCWQPTTVTTCSSTPCCQPSCCVSSCCQPCCHPTCCQNTCCRTTCCQPICVTSCCQPSCCSTPCCQPTCCGSSCGQSSSCAPVYCRRTCYHPTSVCLPGCLNQSCGSNCCQPCCRPACCETTCCRTTCFQPTCVYSCCQPSTHCCSPCCQPTCCRTTCWQPTTVTTCSSTPCCQPSCCVSSCCQPCCHPTCCQNTCCRTTCCQPICVTSCCQPSCCSTPCCQPTCCGSSCGQSSSCAPVYC
HUMAN12622	HUMAN12622_1to153	1.28261	0.79865912001	THCCSPCCQPTCCRTTCCRTTCWKPTTVTTCSSTPCCQPSCCVSSCCQPCCRPTCCQNTCCQPTCVTSCCQPSCCSTPCCQPTCCGSSCDQSSSCAPVYCRRTCYYPTTVCLPGCLNQSCGSNCCQPCCRPACCETTCFQPTCVSSCCQPFCTHCCSPCCQPTCCRTTCCRTTCWKPTTVTTCSSTPCCQPSCCVSSCCQPCCRPTCCQNTCCQPTCVTSCCQPSCCSTPCCQPTCCGSSCDQSSSCAPVYCRRTC
HUMAN12624	HUMAN12624_1to152	1.2081	0.752261064821	THCCSPGCQPTCCRTTCCRTTCWQPTIVTTCSSTPCCQPSCCVSSCCQPYCHPTCCQNTCCRTTCCQPTCVTSCCQPSCCSTPCYQPICCGSSCCGQTSCGSSCGQSSSCAPVYCRRTCYHPTTVCLPGCLNQSCGSSCCQPCYCPACCVSTHCCSPGCQPTCCRTTCCRTTCWQPTIVTTCSSTPCCQPSCCVSSCCQPYCHPTCCQNTCCRTTCCQPTCVTSCCQPSCCSTPCYQPICCGSSCCGQTSCGSSCG
HUMAN12625	HUMAN12625_1to169	1.30085	0.810018000631	THCCSPCCQPTCCRTTCWKPTTVTTCSSTPCCQPSCCVSSCCQPCCHPTCCQNTCCRTTCCQPTCVTSCCQPSCCSTPCCQPICCGSSCCGQTSCGSSCCQPSSCAPIYCRRTCYHPTSVYLPGCLNQSCGSSCCQPCCRPACCETTCCRTTCFQPTCVTSCCQPACCTHCCSPCCQPTCCRTTCWKPTTVTTCSSTPCCQPSCCVSSCCQPCCHPTCCQNTCCRTTCCQPTCVTSCCQPSCCSTPCCQPICCGSS
HUMAN12628	HUMAN12628_1to105	1.57108	0.978282925381	GCCPGDCFTCCTQEQNCCEECCCQPGCCGCCGSCCGCGGSGCGGSGCGGSCCGSSCCGSGCGGCGGCGGCGGGCCGSSCCGSSCCGSGCCGPVCCQPTPICDTKGCCPGDCFTCCTQEQNCCEECCCQPGCCGCCGSCCGCGGSGCGGSGCGGSCCGSSCCGSGCGGCGGCGGCGGGCCGSSCCGSSCCGSGCCGPVCCQPTPICDTKGCCPGDCFTCCTQEQNCCEECCCQPGCCGCCGSCCGCGGSGCGGSGCG
HUMAN15187	HUMAN15187_89to140	1.14708	0.714264664947	QNIKDSFEKVTLRRYEKCGNDNFQLKGCKSVDECKLHKGGYNGLNQCLPTMQQNIKDSFEKVTLRRYEKCGNDNFQLKGCKSVDECKLHKGGYNGLNQCLPTMQQNIKDSFEKVTLRRYEKCGNDNFQLKGCKSVDECKLHKGGYNGLNQCLPTMQQNIKDSFEKVTLRRYEKCGNDNFQLKGCKSVDECKLHKGGYNGLNQCLPTMQQNIKDSFEKVTLRRYEKCGNDNFQLKGCKSVDECKLHKGGYNGLNQCL
HUMAN17461	HUMAN17461_991to1032	1.17221	0.729916083657	PNFKGFSGAGEKLFSSQCGKMANKANTSGDFEKDDDAYKTEDPNFKGFSGAGEKLFSSQCGKMANKANTSGDFEKDDDAYKTEDPNFKGFSGAGEKLFSSQCGKMANKANTSGDFEKDDDAYKTEDPNFKGFSGAGEKLFSSQCGKMANKANTSGDFEKDDDAYKTEDPNFKGFSGAGEKLFSSQCGKMANKANTSGDFEKDDDAYKTEDPNFKGFSGAGEKLFSSQCGKMANKANTSGDFEKDDDAYKTEDPNFK
HUMAN17472	HUMAN17472_1743to1779	1.17402	0.731043182957	KCIACQCPSKQNQTTAISTPASSEISKAPKSGFEGMFKCIACQCPSKQNQTTAISTPASSEISKAPKSGFEGMFKCIACQCPSKQNQTTAISTPASSEISKAPKSGFEGMFKCIACQCPSKQNQTTAISTPASSEISKAPKSGFEGMFKCIACQCPSKQNQTTAISTPASSEISKAPKSGFEGMFKCIACQCPSKQNQTTAISTPASSEISKAPKSGFEGMFKCIACQCPSKQNQTTAISTPASSEISKAPKSGFE
HUMAN17978	HUMAN17978_360to399	1.14597	0.713572772654	EKTMPTTFNREGNKQKNKCEIPSEEFSKDVAAAAADSPNKEKTMPTTFNREGNKQKNKCEIPSEEFSKDVAAAAADSPNKEKTMPTTFNREGNKQKNKCEIPSEEFSKDVAAAAADSPNKEKTMPTTFNREGNKQKNKCEIPSEEFSKDVAAAAADSPNKEKTMPTTFNREGNKQKNKCEIPSEEFSKDVAAAAADSPNKEKTMPTTFNREGNKQKNKCEIPSEEFSKDVAAAAADSPNKEKTMPTTFNREGNKQK
HUMAN19021	HUMAN19021_383to416	1.1464	0.713839256221	KAEIAASRTSHAKAKAEAAEQAALAANQESNIARKAEIAASRTSHAKAKAEAAEQAALAANQESNIARKAEIAASRTSHAKAKAEAAEQAALAANQESNIARKAEIAASRTSHAKAKAEAAEQAALAANQESNIARKAEIAASRTSHAKAKAEAAEQAALAANQESNIARKAEIAASRTSHAKAKAEAAEQAALAANQESNIARKAEIAASRTSHAKAKAEAAEQAALAANQESNIARKAEIAASRTSHAKAKAEA
HUMAN19247	HUMAN19247_319to350	1.12824	0.702533820773	KQERRGDHLRKAKLDEDSGKADSDVADDVPVAKQERRGDHLRKAKLDEDSGKADSDVADDVPVAKQERRGDHLRKAKLDEDSGKADSDVADDVPVAKQERRGDHLRKAKLDEDSGKADSDVADDVPVAKQERRGDHLRKAKLDEDSGKADSDVADDVPVAKQERRGDHLRKAKLDEDSGKADSDVADDVPVAKQERRGDHLRKAKLDEDSGKADSDVADDVPVAKQERRGDHLRKAKLDEDSGKADSDVADDVPVA
HUMAN19605	HUMAN19605_1to282	1.34766	0.839161059254	AASTMSVCSSACSDSWQVDACPESCCEPHCCALSCCAPAPCLTLVCTPVSRVSSPCCQAACEPSPCQSGCTSSCTPSCCQQSSCQPACCTSSPCQQACCVPVCCKPVCCLPTCSKDSSSCCQQSSCQPTCSEDSSSCCQQSSCHPACCTSSPCQQACCVPVRCKPVCCKPICCVPVCSGASTSCCQQSSCQPACCTTSCCRPSSSVSLLCRPVCRPACCMPVSSCCAPASSCQASCCRPASCVSLLCRPACSRPAC
HUMAN19606	HUMAN19606_1to254	1.25174	0.779435633826	AASTMSICSSACTNSWQVDDCPESCCELPCGTPSCCAPAPCLTLVCTPVSCVSSPCCQAACEPSACQSGCTSSCTPSCCQQSSCQPACCTSSPCQQACCVPVCCKPVCCVPVCCGASSCCQQSSCQPACCASSSCQQSCRVPVCCKAVCCVPTCSESSSSCCQQSSCQPACCTSSPCQQSCCVSVCCKPVCCKSICCVPVCSGASSPCCQQSSCQPACCTSSCCRPSSSVSLLCRPVCSRPASCSFSSGQKSSAAS
HUMAN19607	HUMAN19607_1to221	1.27934	0.79662360124	ATSTMSVCSSAYSDSWQVDACPESCCEPPCCATSCCAPAPCLTLVCTPVSCVSSPCCQAACEPSPCQSGCTSSCTPSCCQQSSCQPACCTSSPCQQACCVPVCCKPVCCVPVCCKPVCCKPICCVPVCSGASSSCCQQSSRQPACCTTSCCRPSSSVSLLCRPVCRSTCCVPIPSCCAPASTCQPSCCRPASCVSLLCRPTCSRLSSACCGLSSGQKSSCATSTMSVCSSAYSDSWQVDACPESCCEPPCCATSCC
HUMAN19612	HUMAN19612_1to369	1.26625	0.788473212463	AASTMSVCSSDLSYGSRVCLPGSCDSCSDSWQVDDCPESCCEPPCCAPAPCLSLVCTPVSYVSSPCCRVTCEPSPCQSGCTSSCTPSCCQQSSCQLACCASSPCQQACCVPVCCKTVCCKPVYCVPVCTCSDDSGSCCQPACCTSSQSQQGCCVPVCCKPVCCVPVCSGASTSCCQQSSCQPACCTTSCCRPSSSVSLLCRPVCRPACCVPVPSCCAPTSSCQASCCRPASCVSLLCRPACSRPACCGPTSTQKSS
HUMAN19614	HUMAN19614_1to258	1.26762	0.789325069126	ADACCTRTYVIAASTMSVCSSDVGHVSRVSSPSTCTGSSWQVDNCQESCCEPRSCASSCCTPSCCAPAPCLALVCAPVSCEPSPCQSGCTDSCTPSCCQQSSCQPACCTSSPCQQACCVPVCCKSNCCPVCCVSICSGASSPCCQQSSCQSACCTFSPCQQACCVPICCKPICCVPVCSGASSLCCQKSSCQPACCTTSCCRPSSSVSLLCRPVCRPACCVPVPSCCVPASSCQPSCCHPASCLSFLCRPACSRLA
HUMAN19615	HUMAN19615_1to292	1.16071	0.722755024403	AASTMSIRSSAYSDSWQVDDCPESCCEPPCCATSCCAPAPCLTLVCTPVSRVSSPCCQVTCEPSPCQSGCTSSCTPSCCQQSSCQPAYCTSSPCQQACCVPVCCKPVCCVPVCCGASSCCQQSSYQPAQSSCQPACCTSSPCQQSYCVPVCCKPVCCKPICCVPVCSGASSLCCQQSGCQPACCTTSCCRPSSSVSLLCRPVCRPACCVPVSSCCAPTSSRQPSYCRQASCVSLLCRPVCSRPACYSFSSGQKSSC
HUMAN19616	HUMAN19616_1to249	1.12617	0.701245198285	AASTMSICSSACTDSWRVVDCPESCCEPCCCAPAPSLTLVCTPVSCVSSPCCQTACEPSACQSGYTSSCTTPCYQQSSCQPDCCTSSPCQQACCVPVCCVPVCCVPVCNKPVCFVPTCSESSPSCCQQSSCQPTCCTSSPCQQACCVPVCSKSVCYVPVCSGASTSCCQQSSCQPACCTASCCRPSSSVSLLCHPVCKSTCCVPVPSCGASASSCQPSCCRTASCVSLLCRPVCSRPACYSLCSGQKSAASTMSIC
HUMAN19617	HUMAN19617_1to296	1.27522	0.794057787593	AASTMSVCSSAYSDSWQVDDCPESCCEPPCSAPSCCAPAPSLSLVCTPVSCVSSPCCQAACEPSACQSGCTSSCTPSCCQQSSCQPACCTSSPCQQACCVPVCCKTVCCKPVCCVPVCCGAASSCCRQCQQSSCQPACCTSSSYQQACCVPVCCKTVYCKPICCVPVCSRASSSRCQQPSCQPACCTTSCCRPSSSVSLLCHPVCRSTCCVPVSSCCAPTSSCQSSCCRPASCVSLLCRPASSRLACYSLCSGKKS
HUMAN19620	HUMAN19620_1to98	1.19348	0.743157273554	CHTSHSSGCPMACPGSPCCVPSTCYPPEGYGTSCCCSAPCVALLCRPLCGVSTCCQPACCVPSPCQVACCVPVSCKPVLCVASFCPTSGCCQPFCPTCHTSHSSGCPMACPGSPCCVPSTCYPPEGYGTSCCCSAPCVALLCRPLCGVSTCCQPACCVPSPCQVACCVPVSCKPVLCVASFCPTSGCCQPFCPTCHTSHSSGCPMACPGSPCCVPSTCYPPEGYGTSCCCSAPCVALLCRPLCGVSTCCQPACCVP
HUMAN19623	HUMAN19623_1to235	1.19886	0.746508360087	SVCSSDLSYGSRVCLPGSCDSCSDSWQVDDCPESCCEPPCCAPAPCLSLVCTPVSRVSSPCCRVTCEPSPCQSGCTSSCTPSCCQQSSCQPACCTSSPCQQACCVPVCCKTVCCKPVCCMPVCCGPSSSCCQQSSCQPACCISSPCQQSCCVPVCCKPICCVPVCSGASSLCCQQSSCQPACCTTSCCRPSSSVSLLCRPVCRPARRVPVPSCCVPTSSCQPSCGRLASCGSLLSVCSSDLSYGSRVCLPGSCDSC
HUMAN20709	HUMAN20709_25to100	1.19039	0.741233915416	DFNLRKKEEERLSELKQKLDEEGSKCSILSKHQQFVEHCCMRCCSPFTFLVNTKRQCGDCKFNVCKSCCSYQKHEKDFNLRKKEEERLSELKQKLDEEGSKCSILSKHQQFVEHCCMRCCSPFTFLVNTKRQCGDCKFNVCKSCCSYQKHEKDFNLRKKEEERLSELKQKLDEEGSKCSILSKHQQFVEHCCMRCCSPFTFLVNTKRQCGDCKFNVCKSCCSYQKHEKDFNLRKKEEERLSELKQKLDEEGSKCSI
HUMAN21524	HUMAN21524_177to207	1.448	0.901640841019	MENVQEKSKEGMIDIKLDKPQEPPASEGGCSMENVQEKSKEGMIDIKLDKPQEPPASEGGCSMENVQEKSKEGMIDIKLDKPQEPPASEGGCSMENVQEKSKEGMIDIKLDKPQEPPASEGGCSMENVQEKSKEGMIDIKLDKPQEPPASEGGCSMENVQEKSKEGMIDIKLDKPQEPPASEGGCSMENVQEKSKEGMIDIKLDKPQEPPASEGGCSMENVQEKSKEGMIDIKLDKPQEPPASEGGCSMENVQEKS
HUMAN22290	HUMAN22290_634to690	1.21791	0.758372742962	DCPKCCRCSKCCEDLEEAQEGQDVPVKAPETFDNITISREAQGEVPASDSKTECTALDCPKCCRCSKCCEDLEEAQEGQDVPVKAPETFDNITISREAQGEVPASDSKTECTALDCPKCCRCSKCCEDLEEAQEGQDVPVKAPETFDNITISREAQGEVPASDSKTECTALDCPKCCRCSKCCEDLEEAQEGQDVPVKAPETFDNITISREAQGEVPASDSKTECTALDCPKCCRCSKCCEDLEEAQEGQDVPVKA
HUMAN22506	HUMAN22506_996to1031	1.36815	0.85192257873	GDHCDGEKPESVRACQLPPCNDEPCLGDKSIFCQMEGDHCDGEKPESVRACQLPPCNDEPCLGDKSIFCQMEGDHCDGEKPESVRACQLPPCNDEPCLGDKSIFCQMEGDHCDGEKPESVRACQLPPCNDEPCLGDKSIFCQMEGDHCDGEKPESVRACQLPPCNDEPCLGDKSIFCQMEGDHCDGEKPESVRACQLPPCNDEPCLGDKSIFCQMEGDHCDGEKPESVRACQLPPCNDEPCLGDKSIFCQMEGDHC
HUMAN23044	HUMAN23044_1to32	1.17743	0.733161912892	VGGGGKRRPGGEGPQCEKTTDVKKSKFCEADVGGGGKRRPGGEGPQCEKTTDVKKSKFCEADVGGGGKRRPGGEGPQCEKTTDVKKSKFCEADVGGGGKRRPGGEGPQCEKTTDVKKSKFCEADVGGGGKRRPGGEGPQCEKTTDVKKSKFCEADVGGGGKRRPGGEGPQCEKTTDVKKSKFCEADVGGGGKRRPGGEGPQCEKTTDVKKSKFCEADVGGGGKRRPGGEGPQCEKTTDVKKSKFCEADVGGGGKRR
HUMAN23148	HUMAN23148_1to46	1.25241	0.779851541188	ADKAKPAKAANRTPPKSPGDPSKDRAAKRLSLESEGAGEGAAASPADKAKPAKAANRTPPKSPGDPSKDRAAKRLSLESEGAGEGAAASPADKAKPAKAANRTPPKSPGDPSKDRAAKRLSLESEGAGEGAAASPADKAKPAKAANRTPPKSPGDPSKDRAAKRLSLESEGAGEGAAASPADKAKPAKAANRTPPKSPGDPSKDRAAKRLSLESEGAGEGAAASPADKAKPAKAANRTPPKSPGDPSKDRAAKRLS
HUMAN23755	HUMAN23755_68to114	1.20904	0.752843914117	EDISVSKLGSDAQVKVFGKCCQLKPGGDSSSSLDSSVTSSSDIKDQCEDISVSKLGSDAQVKVFGKCCQLKPGGDSSSSLDSSVTSSSDIKDQCEDISVSKLGSDAQVKVFGKCCQLKPGGDSSSSLDSSVTSSSDIKDQCEDISVSKLGSDAQVKVFGKCCQLKPGGDSSSSLDSSVTSSSDIKDQCEDISVSKLGSDAQVKVFGKCCQLKPGGDSSSSLDSSVTSSSDIKDQCEDISVSKLGSDAQVKVFGKCC
HUMAN24967	HUMAN24967_68to110	1.22349	0.761844081133	AQDITECNSNKENSEQPQFPGKSKKPSSKGKKKESCSKHASGTAQDITECNSNKENSEQPQFPGKSKKPSSKGKKKESCSKHASGTAQDITECNSNKENSEQPQFPGKSKKPSSKGKKKESCSKHASGTAQDITECNSNKENSEQPQFPGKSKKPSSKGKKKESCSKHASGTAQDITECNSNKENSEQPQFPGKSKKPSSKGKKKESCSKHASGTAQDITECNSNKENSEQPQFPGKSKKPSSKGKKKESCSKHAS
HUMAN25265	HUMAN25265_45to82	1.18514	0.73796559467	EEEEKEEAMLKCVVRDMAKPAACKTPRNAENQPHQPSPEEEEKEEAMLKCVVRDMAKPAACKTPRNAENQPHQPSPEEEEKEEAMLKCVVRDMAKPAACKTPRNAENQPHQPSPEEEEKEEAMLKCVVRDMAKPAACKTPRNAENQPHQPSPEEEEKEEAMLKCVVRDMAKPAACKTPRNAENQPHQPSPEEEEKEEAMLKCVVRDMAKPAACKTPRNAENQPHQPSPEEEEKEEAMLKCVVRDMAKPAACKTPRN
HUMAN26076	HUMAN26076_976to1018	1.27696	0.795136637779	KEQSVPNPEKDTEYTLYKKEEEIKTENLDKCMEKTRNGEANFDKEQSVPNPEKDTEYTLYKKEEEIKTENLDKCMEKTRNGEANFDKEQSVPNPEKDTEYTLYKKEEEIKTENLDKCMEKTRNGEANFDKEQSVPNPEKDTEYTLYKKEEEIKTENLDKCMEKTRNGEANFDKEQSVPNPEKDTEYTLYKKEEEIKTENLDKCMEKTRNGEANFDKEQSVPNPEKDTEYTLYKKEEEIKTENLDKCMEKTRNGEAN
HUMAN26501	HUMAN26501_968to1029	1.12845	0.702663722234	NSKECELPAADSCAIMEGEDNEEEVVYSNKQSLLGKLKSLATKEKEDHFESVQLKTSRSPNINSKECELPAADSCAIMEGEDNEEEVVYSNKQSLLGKLKSLATKEKEDHFESVQLKTSRSPNINSKECELPAADSCAIMEGEDNEEEVVYSNKQSLLGKLKSLATKEKEDHFESVQLKTSRSPNINSKECELPAADSCAIMEGEDNEEEVVYSNKQSLLGKLKSLATKEKEDHFESVQLKTSRSPNINSKECELP
HUMAN26871	HUMAN26871_1to35	1.15447	0.718869634606	ATDGASCEPDLSRAPEDAAGAAAEAAKKEFDVDTATDGASCEPDLSRAPEDAAGAAAEAAKKEFDVDTATDGASCEPDLSRAPEDAAGAAAEAAKKEFDVDTATDGASCEPDLSRAPEDAAGAAAEAAKKEFDVDTATDGASCEPDLSRAPEDAAGAAAEAAKKEFDVDTATDGASCEPDLSRAPEDAAGAAAEAAKKEFDVDTATDGASCEPDLSRAPEDAAGAAAEAAKKEFDVDTATDGASCEPDLSRAPEDA
HUMAN27927	HUMAN27927_372to404	1.30529	0.812781338727	TKVEIANSRTAHARAKADAADQAALAARQECDITKVEIANSRTAHARAKADAADQAALAARQECDITKVEIANSRTAHARAKADAADQAALAARQECDITKVEIANSRTAHARAKADAADQAALAARQECDITKVEIANSRTAHARAKADAADQAALAARQECDITKVEIANSRTAHARAKADAADQAALAARQECDITKVEIANSRTAHARAKADAADQAALAARQECDITKVEIANSRTAHARAKADAADQAAL
HUMAN28109	HUMAN28109_203to250	1.26971	0.790621931078	YPCTSPCSPCSPCSPCNPCSPCNPCSPYDPCNPCYPCGSRFSCRKMILYPCTSPCSPCSPCSPCNPCSPCNPCSPYDPCNPCYPCGSRFSCRKMILYPCTSPCSPCSPCSPCNPCSPCNPCSPYDPCNPCYPCGSRFSCRKMILYPCTSPCSPCSPCSPCNPCSPCNPCSPYDPCNPCYPCGSRFSCRKMILYPCTSPCSPCSPCSPCNPCSPCNPCSPYDPCNPCYPCGSRFSCRKMILYPCTSPCSPCSPCSPC
HUMAN28208	HUMAN28208_412to457	1.31265	0.817363148811	ESKFSKALKELKLPSKDKDSKSSKGKDKADKTEDGKSQQASNKTNSESKFSKALKELKLPSKDKDSKSSKGKDKADKTEDGKSQQASNKTNSESKFSKALKELKLPSKDKDSKSSKGKDKADKTEDGKSQQASNKTNSESKFSKALKELKLPSKDKDSKSSKGKDKADKTEDGKSQQASNKTNSESKFSKALKELKLPSKDKDSKSSKGKDKADKTEDGKSQQASNKTNSESKFSKALKELKLPSKDKDSKSSKGK
HUMAN28703	HUMAN28703_288to318	1.50373	0.936347245161	VPKMLDHSCLFRHSWDKQCDRCHMLGHYTDAVPKMLDHSCLFRHSWDKQCDRCHMLGHYTDAVPKMLDHSCLFRHSWDKQCDRCHMLGHYTDAVPKMLDHSCLFRHSWDKQCDRCHMLGHYTDAVPKMLDHSCLFRHSWDKQCDRCHMLGHYTDAVPKMLDHSCLFRHSWDKQCDRCHMLGHYTDAVPKMLDHSCLFRHSWDKQCDRCHMLGHYTDAVPKMLDHSCLFRHSWDKQCDRCHMLGHYTDAVPKMLDHS
HUMAN28801	HUMAN28801_3059to3088	1.15827	0.721233098892	SEAAKTSCLYNDPEMSSMEKDIDLKLKEKPSEAAKTSCLYNDPEMSSMEKDIDLKLKEKPSEAAKTSCLYNDPEMSSMEKDIDLKLKEKPSEAAKTSCLYNDPEMSSMEKDIDLKLKEKPSEAAKTSCLYNDPEMSSMEKDIDLKLKEKPSEAAKTSCLYNDPEMSSMEKDIDLKLKEKPSEAAKTSCLYNDPEMSSMEKDIDLKLKEKPSEAAKTSCLYNDPEMSSMEKDIDLKLKEKPSEAAKTSCLYNDPEMS
