## Supplementary File 5 for "Discovering molecular features of intrinsically disordered regions by using evolution for contrastive learning": filter_173_idr_activations.txt

HUMAN00261	HUMAN00261_1to41	1.95706	0.776514969484	AGCRGSLCCCCRWCCCCGERETRTPEELTILGETQEEEDEAGCRGSLCCCCRWCCCCGERETRTPEELTILGETQEEEDEAGCRGSLCCCCRWCCCCGERETRTPEELTILGETQEEEDEAGCRGSLCCCCRWCCCCGERETRTPEELTILGETQEEEDEAGCRGSLCCCCRWCCCCGERETRTPEELTILGETQEEEDEAGCRGSLCCCCRWCCCCGERETRTPEELTILGETQEEEDEAGCRGSLCCCCRWCCC
HUMAN01687	HUMAN01687_1to108	1.53775	0.610143513766	SCQQNQQQCQPPPKCPPKCTPKCPPKCPPKCPPQCPAPCSPAVSSCCGPSSGSCCGPSSGGCCSSGGGGCCLSHHRPRLFHRRRHQSPDCCESEPSGASGCCHSSGGSCQQNQQQCQPPPKCPPKCTPKCPPKCPPKCPPQCPAPCSPAVSSCCGPSSGSCCGPSSGGCCSSGGGGCCLSHHRPRLFHRRRHQSPDCCESEPSGASGCCHSSGGSCQQNQQQCQPPPKCPPKCTPKCPPKCPPKCPPQCPAPCSPA
HUMAN01689	HUMAN01689_1to109	1.61608	0.641220646503	SCQQNQQQCQPPPKCPPKCTPKCPPKCPPKCLPQCPAPCSPAVSSCCGPISGGCCGPSSGGCCNSGAGGCCLSHHRPRLFHRRRHQSPDCCESEPSGGSGCCHSSGGCSCQQNQQQCQPPPKCPPKCTPKCPPKCPPKCLPQCPAPCSPAVSSCCGPISGGCCGPSSGGCCNSGAGGCCLSHHRPRLFHRRRHQSPDCCESEPSGGSGCCHSSGGCSCQQNQQQCQPPPKCPPKCTPKCPPKCPPKCLPQCPAPCS
HUMAN01690	HUMAN01690_1to104	1.68374	0.668068934437	SCQQNQQQCQPPPKCPPKCPPKCPPKCRPQCPAPCPPPVSSCCGPSSGGCCGSSSGGCCSSGGGGCCLSHHRPRLFHRHRHQSPDCCECEPSGGSGCCHSSGDSCQQNQQQCQPPPKCPPKCPPKCPPKCRPQCPAPCPPPVSSCCGPSSGGCCGSSSGGCCSSGGGGCCLSHHRPRLFHRHRHQSPDCCECEPSGGSGCCHSSGDSCQQNQQQCQPPPKCPPKCPPKCPPKCRPQCPAPCPPPVSSCCGPSSGGC
HUMAN01701	HUMAN01701_1to116	1.61221	0.639686397807	CDQTKHSKCCPAKGNQCCPPQQNQCCQSKGNQCCPPKQNQCCQPKGSQCCPPKHNHCCQPKPPCCIQARCCGLETKPEVSPLNMESEPNSPQTQDKGCQTQQQPHSPQNESRPSKCDQTKHSKCCPAKGNQCCPPQQNQCCQSKGNQCCPPKQNQCCQPKGSQCCPPKHNHCCQPKPPCCIQARCCGLETKPEVSPLNMESEPNSPQTQDKGCQTQQQPHSPQNESRPSKCDQTKHSKCCPAKGNQCCPPQQNQCC
HUMAN01703	HUMAN01703_1to108	1.70758	0.677526106398	SQQKQKQCAPPQQCCPPPQQRCPPPQQCCPPPQQCCPPPQQCCPPPQQCCPPPQQCCPPPQQCCPPPQQYCPPPQQTKQPCQPPPKCQEPCAPKCPPPQQCQTSKQKSQQKQKQCAPPQQCCPPPQQRCPPPQQCCPPPQQCCPPPQQCCPPPQQCCPPPQQCCPPPQQCCPPPQQYCPPPQQTKQPCQPPPKCQEPCAPKCPPPQQCQTSKQKSQQKQKQCAPPQQCCPPPQQRCPPPQQCCPPPQQCCPPPQQC
HUMAN12607	HUMAN12607_1to180	1.91618	0.760292620206	VNSCCGSVCSDQGCGQDLCQETCCCPSCCQTTCCRTTCYRPSYSVSCCCRPQCCQSVCCQPTCCRPSCCVSSCCKPQCCQSVCCQPTCCHPSCCISSCCRPSCCVSSCCKPQCCQSVCCQPNCCRPSCSISSCCRPSCCESSCCRPCCCLRPVCGRVSCHTTCYRPACVISTCPRPVCCVNSCCGSVCSDQGCGQDLCQETCCCPSCCQTTCCRTTCYRPSYSVSCCCRPQCCQSVCCQPTCCRPSCCVSSCCKPQ
HUMAN12610	HUMAN12610_1to193	1.9171	0.760659804983	VNSCCGSVCSHQGCGRDLCQETCCRPSCCETTCCRTTYCRPSCCVSSCCRPQCCQSVCCQPTCCRPRCCISSCCRPSCCVSSCCKPQCCQSMCCQPTCCRPRCCISSCCRPSCCVSSCCRPQCCQSVCCQPTCCHPSCSISSCCRPSCCESSCCRPCCCLRPVCGRVSCHTTCYRPTCVISSCPRPLCCASSVNSCCGSVCSHQGCGRDLCQETCCRPSCCETTCCRTTYCRPSCCVSSCCRPQCCQSVCCQPTCC
HUMAN12611	HUMAN12611_1to199	2.02594	0.803845474191	VNSCCGSVCSDQGCGLENCCRPSCCQTTCCRTTCCRPSCCVSSCCRPQCCQSVCCQPTCCRPSCCQTTCCRTTCCRPSCCVSSCCRPQCCQSVCCQPTCCRPSCCQTTCCRTTCCRPSCCVSSCCRPQCCQSVCCQPTCCRPSCCISSSCCPSCCESSCCRPCCCLRPVCGRVSCHTTCYRPTCVISTCPRPLCCASSVNSCCGSVCSDQGCGLENCCRPSCCQTTCCRTTCCRPSCCVSSCCRPQCCQSVCCQPT
HUMAN12612	HUMAN12612_1to204	2.01194	0.798288558517	VSSCCGSVCSDQGCGLETCCRPSCCQTTCCRTTCCRPSCCVSSCCRPQCCQSVCCQPTCCRPSCCPSCCQTTCCRTTCCRPSCCVSSCCRPQCCQSVCCQPTCCRPSCSISSCCRPSCCVSRCCRSQCCQSVCCQPTCCRPSCCISSCCRPSCCESSCCRPCCCRPCCCLRPVCGRVSCHTTCYRPTCVISTCPRPLCCASSCVSSCCGSVCSDQGCGLETCCRPSCCQTTCCRTTCCRPSCCVSSCCRPQCCQSV
HUMAN12616	HUMAN12616_1to136	1.80128	0.714704522914	VNSCCGSVCSDQGCGLENCCRPSCCQTTCCRTTCCRPSCCVSSCCRPQCCQSVCCQPTCCSPSCCQTTCCRTTCCRPSCCVSSCFRPQCCQSVYCQPTCCRPSCGQTTCCRTTCYRPSCCVSTCCRPTCSSGSCCVNSCCGSVCSDQGCGLENCCRPSCCQTTCCRTTCCRPSCCVSSCCRPQCCQSVCCQPTCCSPSCCQTTCCRTTCCRPSCCVSSCFRPQCCQSVYCQPTCCRPSCGQTTCCRTTCYRPSCCV
HUMAN12617	HUMAN12617_1to146	1.85282	0.735155575098	VNSCCGSVCSDQGCDQGLCQETCCRPSCCQTTCCCPSCVVSSCCRPSCSQTTCCQTTCCRPSCCHPVCCQTTCRPSCGVSSCCRPLCCQTTCHPSCGMSSCCRPLCCQTTCRPSCGVSSCCRPLCCQTTCCRATCCRPSCCGSSCVNSCCGSVCSDQGCDQGLCQETCCRPSCCQTTCCCPSCVVSSCCRPSCSQTTCCQTTCCRPSCCHPVCCQTTCRPSCGVSSCCRPLCCQTTCHPSCGMSSCCRPLCCQTTC
HUMAN12618	HUMAN12618_1to250	1.89386	0.751439129722	THCCSPCCQPTCCRTTCCRTTCWKPTTVTTCSSTPCCQPSCCVPSCCQPCCHPTCCQNTCCRTTCCQPTCVASCCQPSCCSTPCCQPTCCGSSCCGQTSCGSSCCQPICGSSCCQPCCHPTCYQTICFRTTCCQPTCCQPTCCRNTSCQPTCCGSSCCQPCCHPTCCQTICRSTCCQPSCVTRCCSTPCCQPTCGGSSCCSQTCNESSYCLPCCRPTCCQTTCYRTTCCRPSCCCSPCCVSSCCQPSCCTHCCSPC
HUMAN12619	HUMAN12619_1to174	1.67662	0.665241474483	THCCSPCCQPTCCRTTCCRTTCWKPTTVTTCSSTPCCQPACCVSSCCQPCCRPTCCQNTCCRTTCCQPTCVTSCCQPSCCSTPCCQPTCCGSSCCGQTSCGSSCGQSSSCAPVYCRRTCYYPTTVCLPGCLNQSCGSNCCQPCCRPACCETTCCRTTCFQPTCVSSCCQPSCCTHCCSPCCQPTCCRTTCCRTTCWKPTTVTTCSSTPCCQPACCVSSCCQPCCRPTCCQNTCCRTTCCQPTCVTSCCQPSCCSTP
HUMAN12620	HUMAN12620_1to157	1.60937	0.638558781539	THCCSPCCQPTCCRTTCWQPTTVTTCSSTPCCQPSCCVSSCCQPCCHPTCCQNTCCRTTCCQPICVTSCCQPSCCSTPCCQPTCCGSSCGQSSSCAPVYCRRTCYHPTSVCLPGCLNQSCGSNCCQPCCRPACCETTCCRTTCFQPTCVYSCCQPSTHCCSPCCQPTCCRTTCWQPTTVTTCSSTPCCQPSCCVSSCCQPCCHPTCCQNTCCRTTCCQPICVTSCCQPSCCSTPCCQPTCCGSSCGQSSSCAPVYC
HUMAN12622	HUMAN12622_1to153	1.60745	0.637796836469	THCCSPCCQPTCCRTTCCRTTCWKPTTVTTCSSTPCCQPSCCVSSCCQPCCRPTCCQNTCCQPTCVTSCCQPSCCSTPCCQPTCCGSSCDQSSSCAPVYCRRTCYYPTTVCLPGCLNQSCGSNCCQPCCRPACCETTCFQPTCVSSCCQPFCTHCCSPCCQPTCCRTTCCRTTCWKPTTVTTCSSTPCCQPSCCVSSCCQPCCRPTCCQNTCCQPTCVTSCCQPSCCSTPCCQPTCCGSSCDQSSSCAPVYCRRTC
HUMAN12625	HUMAN12625_1to169	1.65005	0.654701573327	THCCSPCCQPTCCRTTCWKPTTVTTCSSTPCCQPSCCVSSCCQPCCHPTCCQNTCCRTTCCQPTCVTSCCQPSCCSTPCCQPICCGSSCCGQTSCGSSCCQPSSCAPIYCRRTCYHPTSVYLPGCLNQSCGSSCCQPCCRPACCETTCCRTTCFQPTCVTSCCQPACCTHCCSPCCQPTCCRTTCWKPTTVTTCSSTPCCQPSCCVSSCCQPCCHPTCCQNTCCRTTCCQPTCVTSCCQPSCCSTPCCQPICCGSS
HUMAN12628	HUMAN12628_1to105	2.52032	1.0	GCCPGDCFTCCTQEQNCCEECCCQPGCCGCCGSCCGCGGSGCGGSGCGGSCCGSSCCGSGCGGCGGCGGCGGGCCGSSCCGSSCCGSGCCGPVCCQPTPICDTKGCCPGDCFTCCTQEQNCCEECCCQPGCCGCCGSCCGCGGSGCGGSGCGGSCCGSSCCGSGCGGCGGCGGCGGGCCGSSCCGSSCCGSGCCGPVCCQPTPICDTKGCCPGDCFTCCTQEQNCCEECCCQPGCCGCCGSCCGCGGSGCGGSGCG
HUMAN19620	HUMAN19620_1to98	1.53365	0.608513058213	CHTSHSSGCPMACPGSPCCVPSTCYPPEGYGTSCCCSAPCVALLCRPLCGVSTCCQPACCVPSPCQVACCVPVSCKPVLCVASFCPTSGCCQPFCPTCHTSHSSGCPMACPGSPCCVPSTCYPPEGYGTSCCCSAPCVALLCRPLCGVSTCCQPACCVPSPCQVACCVPVSCKPVLCVASFCPTSGCCQPFCPTCHTSHSSGCPMACPGSPCCVPSTCYPPEGYGTSCCCSAPCVALLCRPLCGVSTCCQPACCVP
HUMAN28109	HUMAN28109_203to250	1.63751	0.649722655589	YPCTSPCSPCSPCSPCNPCSPCNPCSPYDPCNPCYPCGSRFSCRKMILYPCTSPCSPCSPCSPCNPCSPCNPCSPYDPCNPCYPCGSRFSCRKMILYPCTSPCSPCSPCSPCNPCSPCNPCSPYDPCNPCYPCGSRFSCRKMILYPCTSPCSPCSPCSPCNPCSPCNPCSPYDPCNPCYPCGSRFSCRKMILYPCTSPCSPCSPCSPCNPCSPCNPCSPYDPCNPCYPCGSRFSCRKMILYPCTSPCSPCSPCSPC
