## Supplementary File 5 for "Discovering molecular features of intrinsically disordered regions by using evolution for contrastive learning": filter_174_idr_activations.txt

HUMAN06779	HUMAN06779_215to303	1.25453	0.763547501416	RSSSSESTGTPSNPDLDAGVSEHSGDWLDQDSVSDQFSVEFEVESLDSEDYSLSEEGQELSDEDDEVYQVTVYQAGESDTDSFEEDPERSSSSESTGTPSNPDLDAGVSEHSGDWLDQDSVSDQFSVEFEVESLDSEDYSLSEEGQELSDEDDEVYQVTVYQAGESDTDSFEEDPERSSSSESTGTPSNPDLDAGVSEHSGDWLDQDSVSDQFSVEFEVESLDSEDYSLSEEGQELSDEDDEVYQVTVYQAGESDT
HUMAN09496	HUMAN09496_2469to2502	1.31493	0.800306267425	LSDSGVIYDSDESIHSDEEDDAFFSDTQIQEHQLSDSGVIYDSDESIHSDEEDDAFFSDTQIQEHQLSDSGVIYDSDESIHSDEEDDAFFSDTQIQEHQLSDSGVIYDSDESIHSDEEDDAFFSDTQIQEHQLSDSGVIYDSDESIHSDEEDDAFFSDTQIQEHQLSDSGVIYDSDESIHSDEEDDAFFSDTQIQEHQLSDSGVIYDSDESIHSDEEDDAFFSDTQIQEHQLSDSGVIYDSDESIHSDEEDDAFFS
HUMAN00801	HUMAN00801_1to59	1.18222	0.719538935912	AETREEETVSAEASGFSDLSDSEFLEFLDLEDAQESKALVNMPGPSSESLGKDDKPISAETREEETVSAEASGFSDLSDSEFLEFLDLEDAQESKALVNMPGPSSESLGKDDKPISAETREEETVSAEASGFSDLSDSEFLEFLDLEDAQESKALVNMPGPSSESLGKDDKPISAETREEETVSAEASGFSDLSDSEFLEFLDLEDAQESKALVNMPGPSSESLGKDDKPISAETREEETVSAEASGFSDLSDSEF
HUMAN01626	HUMAN01626_21to66	1.2268	0.746669853264	ELDLSELEGLGLSDTATYKVKDSSVGKMIGQATAADQEKNPEGDGLELDLSELEGLGLSDTATYKVKDSSVGKMIGQATAADQEKNPEGDGLELDLSELEGLGLSDTATYKVKDSSVGKMIGQATAADQEKNPEGDGLELDLSELEGLGLSDTATYKVKDSSVGKMIGQATAADQEKNPEGDGLELDLSELEGLGLSDTATYKVKDSSVGKMIGQATAADQEKNPEGDGLELDLSELEGLGLSDTATYKVKDSSVG
HUMAN03047	HUMAN03047_365to415	1.27294	0.77475101805	TGASNGAYSSQVMQGMGVSAAQATYSGLESQSVSGCYGAGYSGQNSMGGYDTGASNGAYSSQVMQGMGVSAAQATYSGLESQSVSGCYGAGYSGQNSMGGYDTGASNGAYSSQVMQGMGVSAAQATYSGLESQSVSGCYGAGYSGQNSMGGYDTGASNGAYSSQVMQGMGVSAAQATYSGLESQSVSGCYGAGYSGQNSMGGYDTGASNGAYSSQVMQGMGVSAAQATYSGLESQSVSGCYGAGYSGQNSMGGYDT
HUMAN04118	HUMAN04118_842to876	1.35142	0.822516822869	SDGVSDSHRVYSGYRGLSPLDAPELDGLDQVGQISSDGVSDSHRVYSGYRGLSPLDAPELDGLDQVGQISSDGVSDSHRVYSGYRGLSPLDAPELDGLDQVGQISSDGVSDSHRVYSGYRGLSPLDAPELDGLDQVGQISSDGVSDSHRVYSGYRGLSPLDAPELDGLDQVGQISSDGVSDSHRVYSGYRGLSPLDAPELDGLDQVGQISSDGVSDSHRVYSGYRGLSPLDAPELDGLDQVGQISSDGVSDSHRVY
HUMAN06311	HUMAN06311_1to38	1.1563	0.70376411749	YDDSYVPGFEDSEAGSADSYTSRPSLDSDVSLEEDREYDDSYVPGFEDSEAGSADSYTSRPSLDSDVSLEEDREYDDSYVPGFEDSEAGSADSYTSRPSLDSDVSLEEDREYDDSYVPGFEDSEAGSADSYTSRPSLDSDVSLEEDREYDDSYVPGFEDSEAGSADSYTSRPSLDSDVSLEEDREYDDSYVPGFEDSEAGSADSYTSRPSLDSDVSLEEDREYDDSYVPGFEDSEAGSADSYTSRPSLDSDVSLEE
HUMAN09468	HUMAN09468_1to30	1.36851	0.832918611311	SDMEDDFMCDDEEDYDLEYSEDSNSEPNVSDMEDDFMCDDEEDYDLEYSEDSNSEPNVSDMEDDFMCDDEEDYDLEYSEDSNSEPNVSDMEDDFMCDDEEDYDLEYSEDSNSEPNVSDMEDDFMCDDEEDYDLEYSEDSNSEPNVSDMEDDFMCDDEEDYDLEYSEDSNSEPNVSDMEDDFMCDDEEDYDLEYSEDSNSEPNVSDMEDDFMCDDEEDYDLEYSEDSNSEPNVSDMEDDFMCDDEEDYDLEYSEDSN
HUMAN11377	HUMAN11377_371to412	1.2196	0.742287773841	PSAMAALAAEMNFFQLPVSGVELDSQLLGKMAFEEQNSSSLHPSAMAALAAEMNFFQLPVSGVELDSQLLGKMAFEEQNSSSLHPSAMAALAAEMNFFQLPVSGVELDSQLLGKMAFEEQNSSSLHPSAMAALAAEMNFFQLPVSGVELDSQLLGKMAFEEQNSSSLHPSAMAALAAEMNFFQLPVSGVELDSQLLGKMAFEEQNSSSLHPSAMAALAAEMNFFQLPVSGVELDSQLLGKMAFEEQNSSSLHPSAM
HUMAN12048	HUMAN12048_1to36	1.17255	0.713651639015	PVDLGQALGLLPSLAKAEDSQFSESDAALQEELSSPVDLGQALGLLPSLAKAEDSQFSESDAALQEELSSPVDLGQALGLLPSLAKAEDSQFSESDAALQEELSSPVDLGQALGLLPSLAKAEDSQFSESDAALQEELSSPVDLGQALGLLPSLAKAEDSQFSESDAALQEELSSPVDLGQALGLLPSLAKAEDSQFSESDAALQEELSSPVDLGQALGLLPSLAKAEDSQFSESDAALQEELSSPVDLGQALGLL
HUMAN13063	HUMAN13063_1055to1094	1.1765	0.716056025492	CCAPPAEPPMDYEDDFTCLKESDGSDTEDFGSDHSEDCLSCCAPPAEPPMDYEDDFTCLKESDGSDTEDFGSDHSEDCLSCCAPPAEPPMDYEDDFTCLKESDGSDTEDFGSDHSEDCLSCCAPPAEPPMDYEDDFTCLKESDGSDTEDFGSDHSEDCLSCCAPPAEPPMDYEDDFTCLKESDGSDTEDFGSDHSEDCLSCCAPPAEPPMDYEDDFTCLKESDGSDTEDFGSDHSEDCLSCCAPPAEPPMDYEDDF
HUMAN13063	HUMAN13063_265to301	1.21189	0.737595886329	TRATGGSLSTGNNDTSEACDADFDSSLTACSGVESTATRATGGSLSTGNNDTSEACDADFDSSLTACSGVESTATRATGGSLSTGNNDTSEACDADFDSSLTACSGVESTATRATGGSLSTGNNDTSEACDADFDSSLTACSGVESTATRATGGSLSTGNNDTSEACDADFDSSLTACSGVESTATRATGGSLSTGNNDTSEACDADFDSSLTACSGVESTATRATGGSLSTGNNDTSEACDADFDSSLTACSGVE
HUMAN13237	HUMAN13237_792to827	1.34007	0.815609335918	STIEQDFEQVEMIRDSESLNEMELAHSSFSEMQTAVSTIEQDFEQVEMIRDSESLNEMELAHSSFSEMQTAVSTIEQDFEQVEMIRDSESLNEMELAHSSFSEMQTAVSTIEQDFEQVEMIRDSESLNEMELAHSSFSEMQTAVSTIEQDFEQVEMIRDSESLNEMELAHSSFSEMQTAVSTIEQDFEQVEMIRDSESLNEMELAHSSFSEMQTAVSTIEQDFEQVEMIRDSESLNEMELAHSSFSEMQTAVSTIE
HUMAN13432	HUMAN13432_686to715	1.15168	0.700951321241	SLESSHSGFSQLSAATTSSSQSHSSSMISRSLESSHSGFSQLSAATTSSSQSHSSSMISRSLESSHSGFSQLSAATTSSSQSHSSSMISRSLESSHSGFSQLSAATTSSSQSHSSSMISRSLESSHSGFSQLSAATTSSSQSHSSSMISRSLESSHSGFSQLSAATTSSSQSHSSSMISRSLESSHSGFSQLSAATTSSSQSHSSSMISRSLESSHSGFSQLSAATTSSSQSHSSSMISRSLESSHSGFSQLSAAT
HUMAN18111	HUMAN18111_1to33	1.43521	0.873512104935	EDLEETLFEEFENYSYDLDYYSLESDLEEKVQEDLEETLFEEFENYSYDLDYYSLESDLEEKVQEDLEETLFEEFENYSYDLDYYSLESDLEEKVQEDLEETLFEEFENYSYDLDYYSLESDLEEKVQEDLEETLFEEFENYSYDLDYYSLESDLEEKVQEDLEETLFEEFENYSYDLDYYSLESDLEEKVQEDLEETLFEEFENYSYDLDYYSLESDLEEKVQEDLEETLFEEFENYSYDLDYYSLESDLEEKVQ
HUMAN18676	HUMAN18676_327to363	1.18589	0.721768030504	LSAETQDFAGESEVDEIEAALSNLEVTLEGGKADSLLLSAETQDFAGESEVDEIEAALSNLEVTLEGGKADSLLLSAETQDFAGESEVDEIEAALSNLEVTLEGGKADSLLLSAETQDFAGESEVDEIEAALSNLEVTLEGGKADSLLLSAETQDFAGESEVDEIEAALSNLEVTLEGGKADSLLLSAETQDFAGESEVDEIEAALSNLEVTLEGGKADSLLLSAETQDFAGESEVDEIEAALSNLEVTLEGGKAD
HUMAN18881	HUMAN18881_1to41	1.64303	1.0	VLDDLPNLEDIYTSLCSSTMEDSEMDFDSGLEDDDTKSDSVLDDLPNLEDIYTSLCSSTMEDSEMDFDSGLEDDDTKSDSVLDDLPNLEDIYTSLCSSTMEDSEMDFDSGLEDDDTKSDSVLDDLPNLEDIYTSLCSSTMEDSEMDFDSGLEDDDTKSDSVLDDLPNLEDIYTSLCSSTMEDSEMDFDSGLEDDDTKSDSVLDDLPNLEDIYTSLCSSTMEDSEMDFDSGLEDDDTKSDSVLDDLPNLEDIYTSLC
HUMAN19403	HUMAN19403_1to70	1.37341	0.835904014924	SHYGSYYGGLGYSCGGFGGLGYGYGCGCGSFCRRGSGCGYGGYGYGSGFGSYGYGSGFGGYGYGSGFGGSHYGSYYGGLGYSCGGFGGLGYGYGCGCGSFCRRGSGCGYGGYGYGSGFGSYGYGSGFGGYGYGSGFGGSHYGSYYGGLGYSCGGFGGLGYGYGCGCGSFCRRGSGCGYGGYGYGSGFGSYGYGSGFGGYGYGSGFGGSHYGSYYGGLGYSCGGFGGLGYGYGCGCGSFCRRGSGCGYGGYGYGSGF
HUMAN22038	HUMAN22038_942to972	1.35631	0.825490907967	LARQSLESYLSDYEEEPAEALALEAAVLEATLARQSLESYLSDYEEEPAEALALEAAVLEATLARQSLESYLSDYEEEPAEALALEAAVLEATLARQSLESYLSDYEEEPAEALALEAAVLEATLARQSLESYLSDYEEEPAEALALEAAVLEATLARQSLESYLSDYEEEPAEALALEAAVLEATLARQSLESYLSDYEEEPAEALALEAAVLEATLARQSLESYLSDYEEEPAEALALEAAVLEATLARQSLES
HUMAN22278	HUMAN22278_1to88	1.31554	0.800678254795	AWDMCNQDSESVWSDIECAALVGEDQPLCPDLPELDLSELDVNDLDTDSFLGGLKWCSDQSEIISNQYNNEPSNIFEKIDEENEANLAWDMCNQDSESVWSDIECAALVGEDQPLCPDLPELDLSELDVNDLDTDSFLGGLKWCSDQSEIISNQYNNEPSNIFEKIDEENEANLAWDMCNQDSESVWSDIECAALVGEDQPLCPDLPELDLSELDVNDLDTDSFLGGLKWCSDQSEIISNQYNNEPSNIFEKIDEE
HUMAN22854	HUMAN22854_1to50	1.22586	0.746098123114	ASVASCDSRPSSDELPGDPSSQEEDEDYDFEDRVSDSGSYSSASSDYDDASVASCDSRPSSDELPGDPSSQEEDEDYDFEDRVSDSGSYSSASSDYDDASVASCDSRPSSDELPGDPSSQEEDEDYDFEDRVSDSGSYSSASSDYDDASVASCDSRPSSDELPGDPSSQEEDEDYDFEDRVSDSGSYSSASSDYDDASVASCDSRPSSDELPGDPSSQEEDEDYDFEDRVSDSGSYSSASSDYDDASVASCDSRPS
HUMAN23971	HUMAN23971_769to801	1.20674	0.734463124349	EQLSSGQDILCGDSSGALFPLCNSSELTSHQQAEQLSSGQDILCGDSSGALFPLCNSSELTSHQQAEQLSSGQDILCGDSSGALFPLCNSSELTSHQQAEQLSSGQDILCGDSSGALFPLCNSSELTSHQQAEQLSSGQDILCGDSSGALFPLCNSSELTSHQQAEQLSSGQDILCGDSSGALFPLCNSSELTSHQQAEQLSSGQDILCGDSSGALFPLCNSSELTSHQQAEQLSSGQDILCGDSSGALFPLCNSS
HUMAN24007	HUMAN24007_1to34	1.30199	0.792432063149	SGFENLNTDFYQTSYSIDDQSQQSYDYGGSGGPSGFENLNTDFYQTSYSIDDQSQQSYDYGGSGGPSGFENLNTDFYQTSYSIDDQSQQSYDYGGSGGPSGFENLNTDFYQTSYSIDDQSQQSYDYGGSGGPSGFENLNTDFYQTSYSIDDQSQQSYDYGGSGGPSGFENLNTDFYQTSYSIDDQSQQSYDYGGSGGPSGFENLNTDFYQTSYSIDDQSQQSYDYGGSGGPSGFENLNTDFYQTSYSIDDQSQQSY
HUMAN24292	HUMAN24292_756to802	1.15104	0.700560397123	DLRLTFGPYSPSGGDASSTCSSSDSVFSHDPLPLGSSSFPFGSGVQTDLRLTFGPYSPSGGDASSTCSSSDSVFSHDPLPLGSSSFPFGSGVQTDLRLTFGPYSPSGGDASSTCSSSDSVFSHDPLPLGSSSFPFGSGVQTDLRLTFGPYSPSGGDASSTCSSSDSVFSHDPLPLGSSSFPFGSGVQTDLRLTFGPYSPSGGDASSTCSSSDSVFSHDPLPLGSSSFPFGSGVQTDLRLTFGPYSPSGGDASSTCS
HUMAN24418	HUMAN24418_1to31	1.34376	0.817853666974	QARYSVSSPNSLGVVPYLGGEQSYYRAAAAQARYSVSSPNSLGVVPYLGGEQSYYRAAAAQARYSVSSPNSLGVVPYLGGEQSYYRAAAAQARYSVSSPNSLGVVPYLGGEQSYYRAAAAQARYSVSSPNSLGVVPYLGGEQSYYRAAAAQARYSVSSPNSLGVVPYLGGEQSYYRAAAAQARYSVSSPNSLGVVPYLGGEQSYYRAAAAQARYSVSSPNSLGVVPYLGGEQSYYRAAAAQARYSVSSPNSLGVVP
HUMAN24554	HUMAN24554_203to236	1.16973	0.711932603173	AAAPGTAAAAAAAAAAAAAFGQYQPQQLQTDRMQAAAPGTAAAAAAAAAAAAAFGQYQPQQLQTDRMQAAAPGTAAAAAAAAAAAAAFGQYQPQQLQTDRMQAAAPGTAAAAAAAAAAAAAFGQYQPQQLQTDRMQAAAPGTAAAAAAAAAAAAAFGQYQPQQLQTDRMQAAAPGTAAAAAAAAAAAAAFGQYQPQQLQTDRMQAAAPGTAAAAAAAAAAAAAFGQYQPQQLQTDRMQAAAPGTAAAAAAAAAAAA
HUMAN25644	HUMAN25644_409to441	1.17666	0.716155062504	DICAGPEEQELSLQEEVSTQGTLLESQAALAVLDICAGPEEQELSLQEEVSTQGTLLESQAALAVLDICAGPEEQELSLQEEVSTQGTLLESQAALAVLDICAGPEEQELSLQEEVSTQGTLLESQAALAVLDICAGPEEQELSLQEEVSTQGTLLESQAALAVLDICAGPEEQELSLQEEVSTQGTLLESQAALAVLDICAGPEEQELSLQEEVSTQGTLLESQAALAVLDICAGPEEQELSLQEEVSTQGTLLE
HUMAN26518	HUMAN26518_1to30	1.38528	0.843126098567	AYPGHPGAGGGYYPGGYGGAPGGPAFPGQAYPGHPGAGGGYYPGGYGGAPGGPAFPGQAYPGHPGAGGGYYPGGYGGAPGGPAFPGQAYPGHPGAGGGYYPGGYGGAPGGPAFPGQAYPGHPGAGGGYYPGGYGGAPGGPAFPGQAYPGHPGAGGGYYPGGYGGAPGGPAFPGQAYPGHPGAGGGYYPGGYGGAPGGPAFPGQAYPGHPGAGGGYYPGGYGGAPGGPAFPGQAYPGHPGAGGGYYPGGYGGAPGGP
HUMAN26909	HUMAN26909_297to327	1.37434	0.836464426558	LTANQHSDVICQSEPDDSFPSSGSVSLYEVELTANQHSDVICQSEPDDSFPSSGSVSLYEVELTANQHSDVICQSEPDDSFPSSGSVSLYEVELTANQHSDVICQSEPDDSFPSSGSVSLYEVELTANQHSDVICQSEPDDSFPSSGSVSLYEVELTANQHSDVICQSEPDDSFPSSGSVSLYEVELTANQHSDVICQSEPDDSFPSSGSVSLYEVELTANQHSDVICQSEPDDSFPSSGSVSLYEVELTANQHSD
HUMAN26960	HUMAN26960_153to183	1.24795	0.759542923512	ALKEQEEGTGDSSSESSMSDFSEDEAQDMELALKEQEEGTGDSSSESSMSDFSEDEAQDMELALKEQEEGTGDSSSESSMSDFSEDEAQDMELALKEQEEGTGDSSSESSMSDFSEDEAQDMELALKEQEEGTGDSSSESSMSDFSEDEAQDMELALKEQEEGTGDSSSESSMSDFSEDEAQDMELALKEQEEGTGDSSSESSMSDFSEDEAQDMELALKEQEEGTGDSSSESSMSDFSEDEAQDMELALKEQEEG
HUMAN27704	HUMAN27704_1to32	1.39755	0.85059269117	SSVQSQQEQLSQSDPSPSPNSCSSFELIDMDSSVQSQQEQLSQSDPSPSPNSCSSFELIDMDSSVQSQQEQLSQSDPSPSPNSCSSFELIDMDSSVQSQQEQLSQSDPSPSPNSCSSFELIDMDSSVQSQQEQLSQSDPSPSPNSCSSFELIDMDSSVQSQQEQLSQSDPSPSPNSCSSFELIDMDSSVQSQQEQLSQSDPSPSPNSCSSFELIDMDSSVQSQQEQLSQSDPSPSPNSCSSFELIDMDSSVQSQQE
HUMAN28155	HUMAN28155_1to32	1.62562	0.9894027495	PSSGRALLDSPLDSGSLTSLDSSVFCSEGEGPSSGRALLDSPLDSGSLTSLDSSVFCSEGEGPSSGRALLDSPLDSGSLTSLDSSVFCSEGEGPSSGRALLDSPLDSGSLTSLDSSVFCSEGEGPSSGRALLDSPLDSGSLTSLDSSVFCSEGEGPSSGRALLDSPLDSGSLTSLDSSVFCSEGEGPSSGRALLDSPLDSGSLTSLDSSVFCSEGEGPSSGRALLDSPLDSGSLTSLDSSVFCSEGEGPSSGRALL
HUMAN28825	HUMAN28825_1to33	1.1949	0.727253882868	AESGESGGPPGSQDSAAGAEGAGAPAAAASAEAESGESGGPPGSQDSAAGAEGAGAPAAAASAEAESGESGGPPGSQDSAAGAEGAGAPAAAASAEAESGESGGPPGSQDSAAGAEGAGAPAAAASAEAESGESGGPPGSQDSAAGAEGAGAPAAAASAEAESGESGGPPGSQDSAAGAEGAGAPAAAASAEAESGESGGPPGSQDSAAGAEGAGAPAAAASAEAESGESGGPPGSQDSAAGAEGAGAPAAAASAE
HUMAN28904	HUMAN28904_674to721	1.23049	0.748914619648	VYYTTAEPRSEISVQPVTVTQDTLSCQSPESTSSTRDLLSQFSDSSLHVYYTTAEPRSEISVQPVTVTQDTLSCQSPESTSSTRDLLSQFSDSSLHVYYTTAEPRSEISVQPVTVTQDTLSCQSPESTSSTRDLLSQFSDSSLHVYYTTAEPRSEISVQPVTVTQDTLSCQSPESTSSTRDLLSQFSDSSLHVYYTTAEPRSEISVQPVTVTQDTLSCQSPESTSSTRDLLSQFSDSSLHVYYTTAEPRSEISVQP
HUMAN29103	HUMAN29103_133to167	1.4572	0.886900457863	GLESGPMALEQNLSDLQLQAAVEVAGDLEVDCYRAGLESGPMALEQNLSDLQLQAAVEVAGDLEVDCYRAGLESGPMALEQNLSDLQLQAAVEVAGDLEVDCYRAGLESGPMALEQNLSDLQLQAAVEVAGDLEVDCYRAGLESGPMALEQNLSDLQLQAAVEVAGDLEVDCYRAGLESGPMALEQNLSDLQLQAAVEVAGDLEVDCYRAGLESGPMALEQNLSDLQLQAAVEVAGDLEVDCYRAGLESGPMALEQ
HUMAN29559	HUMAN29559_1to31	1.32394	0.805794441535	SETEFHHGAQAGLELLRSSNSPTSASQSAGSETEFHHGAQAGLELLRSSNSPTSASQSAGSETEFHHGAQAGLELLRSSNSPTSASQSAGSETEFHHGAQAGLELLRSSNSPTSASQSAGSETEFHHGAQAGLELLRSSNSPTSASQSAGSETEFHHGAQAGLELLRSSNSPTSASQSAGSETEFHHGAQAGLELLRSSNSPTSASQSAGSETEFHHGAQAGLELLRSSNSPTSASQSAGSETEFHHGAQAGLELL
HUMAN29652	HUMAN29652_629to668	1.52338	0.927179282241	DNASEGTFSPDSDSDLVGYLEDTCNQESQDELDHYINHLLDNASEGTFSPDSDSDLVGYLEDTCNQESQDELDHYINHLLDNASEGTFSPDSDSDLVGYLEDTCNQESQDELDHYINHLLDNASEGTFSPDSDSDLVGYLEDTCNQESQDELDHYINHLLDNASEGTFSPDSDSDLVGYLEDTCNQESQDELDHYINHLLDNASEGTFSPDSDSDLVGYLEDTCNQESQDELDHYINHLLDNASEGTFSPDSDSDL
HUMAN30332	HUMAN30332_1to30	1.19153	0.725206174744	AQPILGHGSLQPASAAGLASLELDSSLDQAQPILGHGSLQPASAAGLASLELDSSLDQAQPILGHGSLQPASAAGLASLELDSSLDQAQPILGHGSLQPASAAGLASLELDSSLDQAQPILGHGSLQPASAAGLASLELDSSLDQAQPILGHGSLQPASAAGLASLELDSSLDQAQPILGHGSLQPASAAGLASLELDSSLDQAQPILGHGSLQPASAAGLASLELDSSLDQAQPILGHGSLQPASAAGLASLELD
HUMAN30365	HUMAN30365_1to31	1.29891	0.790556236843	AASAALSAAAAAAALSGLAVRLSRSAAARGAASAALSAAAAAAALSGLAVRLSRSAAARGAASAALSAAAAAAALSGLAVRLSRSAAARGAASAALSAAAAAAALSGLAVRLSRSAAARGAASAALSAAAAAAALSGLAVRLSRSAAARGAASAALSAAAAAAALSGLAVRLSRSAAARGAASAALSAAAAAAALSGLAVRLSRSAAARGAASAALSAAAAAAALSGLAVRLSRSAAARGAASAALSAAAAAAALS
HUMAN30373	HUMAN30373_1to31	1.29891	0.790556236843	AASAALSAAAAAAALSGLAVRLSRSAAARGAASAALSAAAAAAALSGLAVRLSRSAAARGAASAALSAAAAAAALSGLAVRLSRSAAARGAASAALSAAAAAAALSGLAVRLSRSAAARGAASAALSAAAAAAALSGLAVRLSRSAAARGAASAALSAAAAAAALSGLAVRLSRSAAARGAASAALSAAAAAAALSGLAVRLSRSAAARGAASAALSAAAAAAALSGLAVRLSRSAAARGAASAALSAAAAAAALS
