## Supplementary File 5 for "Discovering molecular features of intrinsically disordered regions by using evolution for contrastive learning": filter_175_idr_activations.txt

HUMAN21812	HUMAN21812_618to670	1.1204	0.726391061629	DISQYTSTTTKVPSTDITFRPTRKNSVPVTSAFPTAKQDDPKQQPSPFSVDQDISQYTSTTTKVPSTDITFRPTRKNSVPVTSAFPTAKQDDPKQQPSPFSVDQDISQYTSTTTKVPSTDITFRPTRKNSVPVTSAFPTAKQDDPKQQPSPFSVDQDISQYTSTTTKVPSTDITFRPTRKNSVPVTSAFPTAKQDDPKQQPSPFSVDQDISQYTSTTTKVPSTDITFRPTRKNSVPVTSAFPTAKQDDPKQQPSPF
HUMAN22569	HUMAN22569_405to440	1.47213	0.954427299798	FQKKKAAAQLLQSQAQQSGAQQTKKDKDKKNASFTFQKKKAAAQLLQSQAQQSGAQQTKKDKDKKNASFTFQKKKAAAQLLQSQAQQSGAQQTKKDKDKKNASFTFQKKKAAAQLLQSQAQQSGAQQTKKDKDKKNASFTFQKKKAAAQLLQSQAQQSGAQQTKKDKDKKNASFTFQKKKAAAQLLQSQAQQSGAQQTKKDKDKKNASFTFQKKKAAAQLLQSQAQQSGAQQTKKDKDKKNASFTFQKKKAAAQLL
HUMAN00109	HUMAN00109_121to159	1.15956	0.751780873753	RPPAAPAAPAKEPKAPGAAPPPALSAKATAAAAAAHQPARPPAAPAAPAKEPKAPGAAPPPALSAKATAAAAAAHQPARPPAAPAAPAKEPKAPGAAPPPALSAKATAAAAAAHQPARPPAAPAAPAKEPKAPGAAPPPALSAKATAAAAAAHQPARPPAAPAAPAKEPKAPGAAPPPALSAKATAAAAAAHQPARPPAAPAAPAKEPKAPGAAPPPALSAKATAAAAAAHQPARPPAAPAAPAKEPKAPGAAPPP
HUMAN00738	HUMAN00738_228to257	1.362	0.883032364915	KAAAAAQKQAKRRNPDSPAKAIPKTLKDSQKAAAAAQKQAKRRNPDSPAKAIPKTLKDSQKAAAAAQKQAKRRNPDSPAKAIPKTLKDSQKAAAAAQKQAKRRNPDSPAKAIPKTLKDSQKAAAAAQKQAKRRNPDSPAKAIPKTLKDSQKAAAAAQKQAKRRNPDSPAKAIPKTLKDSQKAAAAAQKQAKRRNPDSPAKAIPKTLKDSQKAAAAAQKQAKRRNPDSPAKAIPKTLKDSQKAAAAAQKQAKRRNPD
HUMAN00761	HUMAN00761_1to36	1.12684	0.730566199952	AAAFRKAAKSRQREHRERSQPGFRKHLGLLEKKKDAAAFRKAAKSRQREHRERSQPGFRKHLGLLEKKKDAAAFRKAAKSRQREHRERSQPGFRKHLGLLEKKKDAAAFRKAAKSRQREHRERSQPGFRKHLGLLEKKKDAAAFRKAAKSRQREHRERSQPGFRKHLGLLEKKKDAAAFRKAAKSRQREHRERSQPGFRKHLGLLEKKKDAAAFRKAAKSRQREHRERSQPGFRKHLGLLEKKKDAAAFRKAAKSR
HUMAN02534	HUMAN02534_377to411	1.14076	0.739593436235	KRPKDDSTKPKPEEEVKPVKEPDIKPQKDTGCYISKRPKDDSTKPKPEEEVKPVKEPDIKPQKDTGCYISKRPKDDSTKPKPEEEVKPVKEPDIKPQKDTGCYISKRPKDDSTKPKPEEEVKPVKEPDIKPQKDTGCYISKRPKDDSTKPKPEEEVKPVKEPDIKPQKDTGCYISKRPKDDSTKPKPEEEVKPVKEPDIKPQKDTGCYISKRPKDDSTKPKPEEEVKPVKEPDIKPQKDTGCYISKRPKDDSTKPK
HUMAN02688	HUMAN02688_1855to1891	1.09895	0.712485217834	ATPEEESDTLEKELSVDDAKLQGAGEEEAKGGKRPKEATPEEESDTLEKELSVDDAKLQGAGEEEAKGGKRPKEATPEEESDTLEKELSVDDAKLQGAGEEEAKGGKRPKEATPEEESDTLEKELSVDDAKLQGAGEEEAKGGKRPKEATPEEESDTLEKELSVDDAKLQGAGEEEAKGGKRPKEATPEEESDTLEKELSVDDAKLQGAGEEEAKGGKRPKEATPEEESDTLEKELSVDDAKLQGAGEEEAKGGKR
HUMAN09580	HUMAN09580_1047to1076	1.14395	0.741663499819	DQSISVAKEVQISTEKQQKNSTLPKAIVSSDQSISVAKEVQISTEKQQKNSTLPKAIVSSDQSISVAKEVQISTEKQQKNSTLPKAIVSSDQSISVAKEVQISTEKQQKNSTLPKAIVSSDQSISVAKEVQISTEKQQKNSTLPKAIVSSDQSISVAKEVQISTEKQQKNSTLPKAIVSSDQSISVAKEVQISTEKQQKNSTLPKAIVSSDQSISVAKEVQISTEKQQKNSTLPKAIVSSDQSISVAKEVQISTEK
HUMAN11169	HUMAN11169_1to67	1.10606	0.717093628874	APKAAKGAKPEPAPAPPPPGAKPEEDKKDGKEPSDKPQKAVQDHKEPSDKPQKAVQPKHEVGTRRGAPKAAKGAKPEPAPAPPPPGAKPEEDKKDGKEPSDKPQKAVQDHKEPSDKPQKAVQPKHEVGTRRGAPKAAKGAKPEPAPAPPPPGAKPEEDKKDGKEPSDKPQKAVQDHKEPSDKPQKAVQPKHEVGTRRGAPKAAKGAKPEPAPAPPPPGAKPEEDKKDGKEPSDKPQKAVQDHKEPSDKPQKAVQPK
HUMAN11549	HUMAN11549_357to410	1.1696	0.758287615951	SKIREKVDRAVEAAERAATIAKQKAEIAASRTSHSRAKAEAALTAAQKAQEEARSKIREKVDRAVEAAERAATIAKQKAEIAASRTSHSRAKAEAALTAAQKAQEEARSKIREKVDRAVEAAERAATIAKQKAEIAASRTSHSRAKAEAALTAAQKAQEEARSKIREKVDRAVEAAERAATIAKQKAEIAASRTSHSRAKAEAALTAAQKAQEEARSKIREKVDRAVEAAERAATIAKQKAEIAASRTSHSRAKAE
HUMAN12852	HUMAN12852_1to40	1.14691	0.743576824717	APKKPEPKKEAAKPAPAPAPAPAPAPAPAPEAPKEPAFDAPKKPEPKKEAAKPAPAPAPAPAPAPAPAPEAPKEPAFDAPKKPEPKKEAAKPAPAPAPAPAPAPAPAPEAPKEPAFDAPKKPEPKKEAAKPAPAPAPAPAPAPAPAPEAPKEPAFDAPKKPEPKKEAAKPAPAPAPAPAPAPAPAPEAPKEPAFDAPKKPEPKKEAAKPAPAPAPAPAPAPAPAPEAPKEPAFDAPKKPEPKKEAAKPAPAPAPAP
HUMAN16078	HUMAN16078_1to49	1.12727	0.730847216648	PEAKPAAKKAPKGKDAPKGAPKEAPPKEAPAEAPKEAPPEDQSPTAEEPEAKPAAKKAPKGKDAPKGAPKEAPPKEAPAEAPKEAPPEDQSPTAEEPEAKPAAKKAPKGKDAPKGAPKEAPPKEAPAEAPKEAPPEDQSPTAEEPEAKPAAKKAPKGKDAPKGAPKEAPPKEAPAEAPKEAPPEDQSPTAEEPEAKPAAKKAPKGKDAPKGAPKEAPPKEAPAEAPKEAPPEDQSPTAEEPEAKPAAKKAPKGKDA
HUMAN18896	HUMAN18896_1to52	1.13119	0.73338942847	GAQLSGGRGAPEPAQTQPQPQPQPAAPEGPEQPRHPPQPQPQPQPQPQPEPGAQLSGGRGAPEPAQTQPQPQPQPAAPEGPEQPRHPPQPQPQPQPQPQPEPGAQLSGGRGAPEPAQTQPQPQPQPAAPEGPEQPRHPPQPQPQPQPQPQPEPGAQLSGGRGAPEPAQTQPQPQPQPAAPEGPEQPRHPPQPQPQPQPQPQPEPGAQLSGGRGAPEPAQTQPQPQPQPAAPEGPEQPRHPPQPQPQPQPQPQPEPG
HUMAN19021	HUMAN19021_383to416	1.12442	0.728996880916	KAEIAASRTSHAKAKAEAAEQAALAANQESNIARKAEIAASRTSHAKAKAEAAEQAALAANQESNIARKAEIAASRTSHAKAKAEAAEQAALAANQESNIARKAEIAASRTSHAKAKAEAAEQAALAANQESNIARKAEIAASRTSHAKAKAEAAEQAALAANQESNIARKAEIAASRTSHAKAKAEAAEQAALAANQESNIARKAEIAASRTSHAKAKAEAAEQAALAANQESNIARKAEIAASRTSHAKAKAEA
HUMAN20031	HUMAN20031_2094to2124	1.38006	0.894735288223	TVPRKRRARGKVKVAGSFTRAQKAAVQSRELTVPRKRRARGKVKVAGSFTRAQKAAVQSRELTVPRKRRARGKVKVAGSFTRAQKAAVQSRELTVPRKRRARGKVKVAGSFTRAQKAAVQSRELTVPRKRRARGKVKVAGSFTRAQKAAVQSRELTVPRKRRARGKVKVAGSFTRAQKAAVQSRELTVPRKRRARGKVKVAGSFTRAQKAAVQSRELTVPRKRRARGKVKVAGSFTRAQKAAVQSRELTVPRKRRA
HUMAN20126	HUMAN20126_85to194	1.18583	0.768811830339	KGVGASGSFRLAKSDEPKKSVAFKKTKKEIKKVATPKKASKPKKAASKAPTKKPKATPVKKAKKKLAATPKKAKKPKTVKAKPVKASKPKKAKPVKPKAKSSAKRAGKKKKGVGASGSFRLAKSDEPKKSVAFKKTKKEIKKVATPKKASKPKKAASKAPTKKPKATPVKKAKKKLAATPKKAKKPKTVKAKPVKASKPKKAKPVKPKAKSSAKRAGKKKKGVGASGSFRLAKSDEPKKSVAFKKTKKEIKKVATP
HUMAN20713	HUMAN20713_126to215	1.17309	0.76055623066	EVKKLQKAALLKASPKKAPGTKGTAAAAAAAAAAKVPAKKITAASKKAPAQKVPAQKATGQKAAPAPKAQKGQKAPAQKAPAPKASGKKAEVKKLQKAALLKASPKKAPGTKGTAAAAAAAAAAKVPAKKITAASKKAPAQKVPAQKATGQKAAPAPKAQKGQKAPAQKAPAPKASGKKAEVKKLQKAALLKASPKKAPGTKGTAAAAAAAAAAKVPAKKITAASKKAPAQKVPAQKATGQKAAPAPKAQKGQKAP
HUMAN20808	HUMAN20808_1to38	1.20292	0.779891354123	APKKPEPKKDDAKAAPKAAPAPAPPPEPERPKEVEFDAPKKPEPKKDDAKAAPKAAPAPAPPPEPERPKEVEFDAPKKPEPKKDDAKAAPKAAPAPAPPPEPERPKEVEFDAPKKPEPKKDDAKAAPKAAPAPAPPPEPERPKEVEFDAPKKPEPKKDDAKAAPKAAPAPAPPPEPERPKEVEFDAPKKPEPKKDDAKAAPKAAPAPAPPPEPERPKEVEFDAPKKPEPKKDDAKAAPKAAPAPAPPPEPERPKEV
HUMAN24601	HUMAN24601_1to40	1.21414	0.787170119362	SETVPPAPAASAAPEKPLAGKKAKKPAKAAAASKKKPAGSETVPPAPAASAAPEKPLAGKKAKKPAKAAAASKKKPAGSETVPPAPAASAAPEKPLAGKKAKKPAKAAAASKKKPAGSETVPPAPAASAAPEKPLAGKKAKKPAKAAAASKKKPAGSETVPPAPAASAAPEKPLAGKKAKKPAKAAAASKKKPAGSETVPPAPAASAAPEKPLAGKKAKKPAKAAAASKKKPAGSETVPPAPAASAAPEKPLAGKK
HUMAN24601	HUMAN24601_94to215	1.15097	0.746214718242	GTLVQTKGTGASGSFKLNKKASSVETKPGASKVATKTKATGASKKLKKATGASKKSVKTPKKAKKPAATRKSSKNPKKPKTVKPKKVAKSPAKAKAVKPKAAKARVTKPKTAKPKKAAPKKKGTLVQTKGTGASGSFKLNKKASSVETKPGASKVATKTKATGASKKLKKATGASKKSVKTPKKAKKPAATRKSSKNPKKPKTVKPKKVAKSPAKAKAVKPKAAKARVTKPKTAKPKKAAPKKKGTLVQTKGTGAS
HUMAN24607	HUMAN24607_1to35	1.19991	0.777942940781	PEPSKSAPAPKKGSKKAITKAQKKDGKKRKRSRKPEPSKSAPAPKKGSKKAITKAQKKDGKKRKRSRKPEPSKSAPAPKKGSKKAITKAQKKDGKKRKRSRKPEPSKSAPAPKKGSKKAITKAQKKDGKKRKRSRKPEPSKSAPAPKKGSKKAITKAQKKDGKKRKRSRKPEPSKSAPAPKKGSKKAITKAQKKDGKKRKRSRKPEPSKSAPAPKKGSKKAITKAQKKDGKKRKRSRKPEPSKSAPAPKKGSKKAI
HUMAN24609	HUMAN24609_1to36	1.44069	0.934048797514	SETAPAAPAAAPPAEKAPVKKKAAKKAGGTPRKASSETAPAAPAAAPPAEKAPVKKKAAKKAGGTPRKASSETAPAAPAAAPPAEKAPVKKKAAKKAGGTPRKASSETAPAAPAAAPPAEKAPVKKKAAKKAGGTPRKASSETAPAAPAAAPPAEKAPVKKKAAKKAGGTPRKASSETAPAAPAAAPPAEKAPVKKKAAKKAGGTPRKASSETAPAAPAAAPPAEKAPVKKKAAKKAGGTPRKASSETAPAAPAAA
HUMAN24609	HUMAN24609_91to213	1.10791	0.718296837874	GTLVQTKGTGASGSFKLNKKAASGEAKPKVKKAGGTKPKKPVGAAKKPKKAAGGATPKKSAKKTPKKAKKPAAATVTKKVAKSPKKAKVAKPKKAAKSAAKAVKPKAAKPKVVKPKKAAPKKKGTLVQTKGTGASGSFKLNKKAASGEAKPKVKKAGGTKPKKPVGAAKKPKKAAGGATPKKSAKKTPKKAKKPAAATVTKKVAKSPKKAKVAKPKKAAKSAAKAVKPKAAKPKVVKPKKAAPKKKGTLVQTKGTG
HUMAN24613	HUMAN24613_1to35	1.08814	0.70547595348	PEPAKSAPAPKKGSKKAVTKAQKKDGKKRKRSRKPEPAKSAPAPKKGSKKAVTKAQKKDGKKRKRSRKPEPAKSAPAPKKGSKKAVTKAQKKDGKKRKRSRKPEPAKSAPAPKKGSKKAVTKAQKKDGKKRKRSRKPEPAKSAPAPKKGSKKAVTKAQKKDGKKRKRSRKPEPAKSAPAPKKGSKKAVTKAQKKDGKKRKRSRKPEPAKSAPAPKKGSKKAVTKAQKKDGKKRKRSRKPEPAKSAPAPKKGSKKAV
HUMAN24615	HUMAN24615_1to36	1.33782	0.867349840205	SETAPAAPAAPAPAEKTPVKKKARKSAGAAKRKASSETAPAAPAAPAPAEKTPVKKKARKSAGAAKRKASSETAPAAPAAPAPAEKTPVKKKARKSAGAAKRKASSETAPAAPAAPAPAEKTPVKKKARKSAGAAKRKASSETAPAAPAAPAPAEKTPVKKKARKSAGAAKRKASSETAPAAPAAPAPAEKTPVKKKARKSAGAAKRKASSETAPAAPAAPAPAEKTPVKKKARKSAGAAKRKASSETAPAAPAAP
HUMAN24615	HUMAN24615_91to219	1.54242	1.0	GTLVQTKGTGASGSFKLNKKAASGEAKPKAKKAGAAKAKKPAGAAKKPKKATGAATPKKSAKKTPKKAKKPAAAAGAKKAKSPKKAKAAKPKKAPKSPAKAKAVKPKAAKPKTAKPKAAKPKKAAAKKKGTLVQTKGTGASGSFKLNKKAASGEAKPKAKKAGAAKAKKPAGAAKKPKKATGAATPKKSAKKTPKKAKKPAAAAGAKKAKSPKKAKAAKPKKAPKSPAKAKAVKPKAAKPKTAKPKAAKPKKAAAK
HUMAN24626	HUMAN24626_1to37	1.09424	0.709431441239	SETAPLAPTIPAPAEKTPVKKKAKKAGATAGKRKASSETAPLAPTIPAPAEKTPVKKKAKKAGATAGKRKASSETAPLAPTIPAPAEKTPVKKKAKKAGATAGKRKASSETAPLAPTIPAPAEKTPVKKKAKKAGATAGKRKASSETAPLAPTIPAPAEKTPVKKKAKKAGATAGKRKASSETAPLAPTIPAPAEKTPVKKKAKKAGATAGKRKASSETAPLAPTIPAPAEKTPVKKKAKKAGATAGKRKASSETA
HUMAN24626	HUMAN24626_92to221	1.18279	0.766839226066	GTLVQTKGTGASGSFKLNKKAASGEGKPKAKKAGAAKPRKPAGAAKKPKKVAGAATPKKSIKKTPKKVKKPATAAGTKKVAKSAKKVKTPQPKKAAKSPAKAKAPKPKAAKPKSGKPKVTKAKKAAPKKKGTLVQTKGTGASGSFKLNKKAASGEGKPKAKKAGAAKPRKPAGAAKKPKKVAGAATPKKSIKKTPKKVKKPATAAGTKKVAKSAKKVKTPQPKKAAKSPAKAKAPKPKAAKPKSGKPKVTKAKKAA
HUMAN24666	HUMAN24666_1to39	1.2166	0.78875899209	SETAPAETATPAPVEKSPAKKKATKKAAGAGAAKRKATSETAPAETATPAPVEKSPAKKKATKKAAGAGAAKRKATSETAPAETATPAPVEKSPAKKKATKKAAGAGAAKRKATSETAPAETATPAPVEKSPAKKKATKKAAGAGAAKRKATSETAPAETATPAPVEKSPAKKKATKKAAGAGAAKRKATSETAPAETATPAPVEKSPAKKKATKKAAGAGAAKRKATSETAPAETATPAPVEKSPAKKKATKKAA
HUMAN24666	HUMAN24666_94to226	1.46636	0.950691076166	GTLVQTKGTGASGSFKLNKKAASGEAKPKAKKAGAAKAKKPAGATPKKAKKAAGAKKAVKKTPKKAKKPAAAGVKKVAKSPKKAKAAAKPKKATKSPAKPKAVKPKAAKPKAAKPKAAKPKAAKAKKAAAKKKGTLVQTKGTGASGSFKLNKKAASGEAKPKAKKAGAAKAKKPAGATPKKAKKAAGAKKAVKKTPKKAKKPAAAGVKKVAKSPKKAKAAAKPKKATKSPAKPKAVKPKAAKPKAAKPKAAKPKAA
HUMAN24671	HUMAN24671_1to35	1.09397	0.709258317642	PDPAKSAPAPKKGSKKAVTKAQKKDGKKRKRSRKPDPAKSAPAPKKGSKKAVTKAQKKDGKKRKRSRKPDPAKSAPAPKKGSKKAVTKAQKKDGKKRKRSRKPDPAKSAPAPKKGSKKAVTKAQKKDGKKRKRSRKPDPAKSAPAPKKGSKKAVTKAQKKDGKKRKRSRKPDPAKSAPAPKKGSKKAVTKAQKKDGKKRKRSRKPDPAKSAPAPKKGSKKAVTKAQKKDGKKRKRSRKPDPAKSAPAPKKGSKKAV
HUMAN26779	HUMAN26779_289to324	1.12001	0.726142351032	AKKEAEKKAKAEAKRKEQEAKEKQRQAELEAARLAKAKKEAEKKAKAEAKRKEQEAKEKQRQAELEAARLAKAKKEAEKKAKAEAKRKEQEAKEKQRQAELEAARLAKAKKEAEKKAKAEAKRKEQEAKEKQRQAELEAARLAKAKKEAEKKAKAEAKRKEQEAKEKQRQAELEAARLAKAKKEAEKKAKAEAKRKEQEAKEKQRQAELEAARLAKAKKEAEKKAKAEAKRKEQEAKEKQRQAELEAARLAKAKKE
HUMAN26946	HUMAN26946_40to85	1.17902	0.764395864726	KQKAKAAARLPLKLPTLHPKAPLSPPPAPKSAPSKVPSPVPEAPFQKQKAKAAARLPLKLPTLHPKAPLSPPPAPKSAPSKVPSPVPEAPFQKQKAKAAARLPLKLPTLHPKAPLSPPPAPKSAPSKVPSPVPEAPFQKQKAKAAARLPLKLPTLHPKAPLSPPPAPKSAPSKVPSPVPEAPFQKQKAKAAARLPLKLPTLHPKAPLSPPPAPKSAPSKVPSPVPEAPFQKQKAKAAARLPLKLPTLHPKAPLSPP
HUMAN28097	HUMAN28097_1to35	1.15731	0.750320607126	ARGQQKIQSQQKNAKKQAGQKKKQGHDQKAAAKAARGQQKIQSQQKNAKKQAGQKKKQGHDQKAAAKAARGQQKIQSQQKNAKKQAGQKKKQGHDQKAAAKAARGQQKIQSQQKNAKKQAGQKKKQGHDQKAAAKAARGQQKIQSQQKNAKKQAGQKKKQGHDQKAAAKAARGQQKIQSQQKNAKKQAGQKKKQGHDQKAAAKAARGQQKIQSQQKNAKKQAGQKKKQGHDQKAAAKAARGQQKIQSQQKNAKKQA
