## Supplementary File 5 for "Discovering molecular features of intrinsically disordered regions by using evolution for contrastive learning": filter_176_idr_activations.txt

HUMAN08932	HUMAN08932_348to402	2.26916	0.654690244205	RDKEVSDDEAEEKEDKEEEKEKEEKESEDKPEIEDVGSDEEEEKKDGDKKKKKKRDKEVSDDEAEEKEDKEEEKEKEEKESEDKPEIEDVGSDEEEEKKDGDKKKKKKRDKEVSDDEAEEKEDKEEEKEKEEKESEDKPEIEDVGSDEEEEKKDGDKKKKKKRDKEVSDDEAEEKEDKEEEKEKEEKESEDKPEIEDVGSDEEEEKKDGDKKKKKKRDKEVSDDEAEEKEDKEEEKEKEEKESEDKPEIEDVGSDE
HUMAN01119	HUMAN01119_430to465	2.46201	0.710331356554	KEPEPEEPEDVLESAKHEEVEEESKKEEEEEIHAEEKEPEPEEPEDVLESAKHEEVEEESKKEEEEEIHAEEKEPEPEEPEDVLESAKHEEVEEESKKEEEEEIHAEEKEPEPEEPEDVLESAKHEEVEEESKKEEEEEIHAEEKEPEPEEPEDVLESAKHEEVEEESKKEEEEEIHAEEKEPEPEEPEDVLESAKHEEVEEESKKEEEEEIHAEEKEPEPEEPEDVLESAKHEEVEEESKKEEEEEIHAEEKEPE
HUMAN01262	HUMAN01262_249to302	2.6432	0.762608468114	DDEEGGEDDDDDDDDGDEGEEELEDIDEGDEDEGEEDEDDDEGEEGEEDEGEDDDDEEGGEDDDDDDDDGDEGEEELEDIDEGDEDEGEEDEDDDEGEEGEEDEGEDDDDEEGGEDDDDDDDDGDEGEEELEDIDEGDEDEGEEDEDDDEGEEGEEDEGEDDDDEEGGEDDDDDDDDGDEGEEELEDIDEGDEDEGEEDEDDDEGEEGEEDEGEDDDDEEGGEDDDDDDDDGDEGEEELEDIDEGDEDEGEEDEDD
HUMAN02671	HUMAN02671_268to303	2.53372	0.731021708619	ELKEDSSSSEAEEEEEEEDDEKEKEDNSSEEEEEIEELKEDSSSSEAEEEEEEEDDEKEKEDNSSEEEEEIEELKEDSSSSEAEEEEEEEDDEKEKEDNSSEEEEEIEELKEDSSSSEAEEEEEEEDDEKEKEDNSSEEEEEIEELKEDSSSSEAEEEEEEEDDEKEKEDNSSEEEEEIEELKEDSSSSEAEEEEEEEDDEKEKEDNSSEEEEEIEELKEDSSSSEAEEEEEEEDDEKEKEDNSSEEEEEIEELKE
HUMAN03844	HUMAN03844_585to614	2.39545	0.69112840407	GCPGVAPEVTEGAKGLEDTEEPEEEEEGEEGCPGVAPEVTEGAKGLEDTEEPEEEEEGEEGCPGVAPEVTEGAKGLEDTEEPEEEEEGEEGCPGVAPEVTEGAKGLEDTEEPEEEEEGEEGCPGVAPEVTEGAKGLEDTEEPEEEEEGEEGCPGVAPEVTEGAKGLEDTEEPEEEEEGEEGCPGVAPEVTEGAKGLEDTEEPEEEEEGEEGCPGVAPEVTEGAKGLEDTEEPEEEEEGEEGCPGVAPEVTEGAKGL
HUMAN06839	HUMAN06839_348to391	2.23223	0.644036520293	EDDDDDYDEEGEEADEEGEEEGDEENDPDYDPKKDQNPAECKQQEDDDDDYDEEGEEADEEGEEEGDEENDPDYDPKKDQNPAECKQQEDDDDDYDEEGEEADEEGEEEGDEENDPDYDPKKDQNPAECKQQEDDDDDYDEEGEEADEEGEEEGDEENDPDYDPKKDQNPAECKQQEDDDDDYDEEGEEADEEGEEEGDEENDPDYDPKKDQNPAECKQQEDDDDDYDEEGEEADEEGEEEGDEENDPDYDPKKDQ
HUMAN07030	HUMAN07030_288to325	2.45723	0.708953536012	TVEEPMEEEEAAKEEKEESDDEAAVEEEEEEKKPKTKKTVEEPMEEEEAAKEEKEESDDEAAVEEEEEEKKPKTKKTVEEPMEEEEAAKEEKEESDDEAAVEEEEEEKKPKTKKTVEEPMEEEEAAKEEKEESDDEAAVEEEEEEKKPKTKKTVEEPMEEEEAAKEEKEESDDEAAVEEEEEEKKPKTKKTVEEPMEEEEAAKEEKEESDDEAAVEEEEEEKKPKTKKTVEEPMEEEEAAKEEKEESDDEAAVEEE
HUMAN09707	HUMAN09707_151to249	2.48454	0.716830982486	DDKEAPDSDAEGYVEGLDDEEEDEDEEEYDEDAQVVEDEEDEDEEEEGEEEDVSGEEEEDEEGYNDGEVDDEEDEEELGEEERGQKRKREPEDEGEDDDDDKEAPDSDAEGYVEGLDDEEEDEDEEEYDEDAQVVEDEEDEDEEEEGEEEDVSGEEEEDEEGYNDGEVDDEEDEEELGEEERGQKRKREPEDEGEDDDDDKEAPDSDAEGYVEGLDDEEEDEDEEEYDEDAQVVEDEEDEDEEEEGEEEDVSGEEE
HUMAN12148	HUMAN12148_947to977	2.94804	0.850560813546	EEEEKKEDKEEKAEGKEGEEATAEAEEKQPEEEEEKKEDKEEKAEGKEGEEATAEAEEKQPEEEEEKKEDKEEKAEGKEGEEATAEAEEKQPEEEEEKKEDKEEKAEGKEGEEATAEAEEKQPEEEEEKKEDKEEKAEGKEGEEATAEAEEKQPEEEEEKKEDKEEKAEGKEGEEATAEAEEKQPEEEEEKKEDKEEKAEGKEGEEATAEAEEKQPEEEEEKKEDKEEKAEGKEGEEATAEAEEKQPEEEEEKKED
HUMAN15456	HUMAN15456_1874to1927	3.466	1.0	EEEEEDEEEEGEEEDEEEKEEDEEETAQEKEDEEKEEEEAAEGEKEEGLEEGLLEEEEEDEEEEGEEEDEEEKEEDEEETAQEKEDEEKEEEEAAEGEKEEGLEEGLLEEEEEDEEEEGEEEDEEEKEEDEEETAQEKEDEEKEEEEAAEGEKEEGLEEGLLEEEEEDEEEEGEEEDEEEKEEDEEETAQEKEDEEKEEEEAAEGEKEEGLEEGLLEEEEEDEEEEGEEEDEEEKEEDEEETAQEKEDEEKEEEEA
HUMAN15828	HUMAN15828_365to420	2.28876	0.660347287819	GEEEAEEEEVEEMTEGGEVMEAHGEEEGEEDEEKAVDIVPKSVWKPPPVIPKEESRGEEEAEEEEVEEMTEGGEVMEAHGEEEGEEDEEKAVDIVPKSVWKPPPVIPKEESRGEEEAEEEEVEEMTEGGEVMEAHGEEEGEEDEEKAVDIVPKSVWKPPPVIPKEESRGEEEAEEEEVEEMTEGGEVMEAHGEEEGEEDEEKAVDIVPKSVWKPPPVIPKEESRGEEEAEEEEVEEMTEGGEVMEAHGEEEGEEDE
HUMAN17142	HUMAN17142_385to418	2.31063	0.666657403237	ADEPNVTSEEEEEEEEEEEGEPEDAELGDEMTDVADEPNVTSEEEEEEEEEEEGEPEDAELGDEMTDVADEPNVTSEEEEEEEEEEEGEPEDAELGDEMTDVADEPNVTSEEEEEEEEEEEGEPEDAELGDEMTDVADEPNVTSEEEEEEEEEEEGEPEDAELGDEMTDVADEPNVTSEEEEEEEEEEEGEPEDAELGDEMTDVADEPNVTSEEEEEEEEEEEGEPEDAELGDEMTDVADEPNVTSEEEEEEEEEE
HUMAN18649	HUMAN18649_390to538	2.35525	0.679530842131	GGGPNATITTSLKSEGEEEEEEEEEEEEEEGEGEEEEEEGEEEEEEGGEGEELGEEEEVEEEGDVDSDEEEEEDEESSSEGLEAEDWAQGVVEAGGSFGAYGAQEEAQCPTLHFLEGGEDSDSDSEEEDDEEEDDEDEDDDDDEEDGDEGGGPNATITTSLKSEGEEEEEEEEEEEEEEGEGEEEEEEGEEEEEEGGEGEELGEEEEVEEEGDVDSDEEEEEDEESSSEGLEAEDWAQGVVEAGGSFGAYGAQEEA
HUMAN22659	HUMAN22659_127to182	2.69304	0.776987191428	MEGCAWTLEGEEEEEEEYEDDEEEGEDEEEEEAAAEAAAGAKHDDAHAEMPDDAKKMEGCAWTLEGEEEEEEEYEDDEEEGEDEEEEEAAAEAAAGAKHDDAHAEMPDDAKKMEGCAWTLEGEEEEEEEYEDDEEEGEDEEEEEAAAEAAAGAKHDDAHAEMPDDAKKMEGCAWTLEGEEEEEEEYEDDEEEGEDEEEEEAAAEAAAGAKHDDAHAEMPDDAKKMEGCAWTLEGEEEEEEEYEDDEEEGEDEEEEE
HUMAN24402	HUMAN24402_116to169	2.46989	0.712606514539	SWDNMDYVWEEEDEEEDLDYYLGDMEEEDLRGEDEEDEEEVLEEVEEEDLDPVTSWDNMDYVWEEEDEEEDLDYYLGDMEEEDLRGEDEEDEEEVLEEVEEEDLDPVTSWDNMDYVWEEEDEEEDLDYYLGDMEEEDLRGEDEEDEEEVLEEVEEEDLDPVTSWDNMDYVWEEEDEEEDLDYYLGDMEEEDLRGEDEEDEEEVLEEVEEEDLDPVTSWDNMDYVWEEEDEEEDLDYYLGDMEEEDLRGEDEEDEEE
HUMAN24643	HUMAN24643_1to41	2.43198	0.701667458644	EAEESEKAATEQEPLEGTEQTLDAEEEQEESEEAACGSKKEAEESEKAATEQEPLEGTEQTLDAEEEQEESEEAACGSKKEAEESEKAATEQEPLEGTEQTLDAEEEQEESEEAACGSKKEAEESEKAATEQEPLEGTEQTLDAEEEQEESEEAACGSKKEAEESEKAATEQEPLEGTEQTLDAEEEQEESEEAACGSKKEAEESEKAATEQEPLEGTEQTLDAEEEQEESEEAACGSKKEAEESEKAATEQEPLE
HUMAN25092	HUMAN25092_1658to1690	2.45312	0.707768115073	LFLEQEDEEEKRLEEEEEEEEEEEAEKELFIEDLFLEQEDEEEKRLEEEEEEEEEEEAEKELFIEDLFLEQEDEEEKRLEEEEEEEEEEEAEKELFIEDLFLEQEDEEEKRLEEEEEEEEEEEAEKELFIEDLFLEQEDEEEKRLEEEEEEEEEEEAEKELFIEDLFLEQEDEEEKRLEEEEEEEEEEEAEKELFIEDLFLEQEDEEEKRLEEEEEEEEEEEAEKELFIEDLFLEQEDEEEKRLEEEEEEEEEEEA
HUMAN25458	HUMAN25458_893to925	2.7855	0.803663805734	YEEETEDYQTEAEVDEELEEEEEEEGEDKMKERYEEETEDYQTEAEVDEELEEEEEEEGEDKMKERYEEETEDYQTEAEVDEELEEEEEEEGEDKMKERYEEETEDYQTEAEVDEELEEEEEEEGEDKMKERYEEETEDYQTEAEVDEELEEEEEEEGEDKMKERYEEETEDYQTEAEVDEELEEEEEEEGEDKMKERYEEETEDYQTEAEVDEELEEEEEEEGEDKMKERYEEETEDYQTEAEVDEELEEEEEEE
HUMAN28942	HUMAN28942_150to251	2.35765	0.680222091189	REDQEAPDSDAEVDGVDEEEEDEEGEDEEDEDDEDGEEEEFDEEDDEDEDVEGDEDDDEVSEEEEEFGLDEEDEDEDEDEEEEEGGKGEKRKRETDDEGEDDREDQEAPDSDAEVDGVDEEEEDEEGEDEEDEDDEDGEEEEFDEEDDEDEDVEGDEDDDEVSEEEEEFGLDEEDEDEDEDEEEEEGGKGEKRKRETDDEGEDDREDQEAPDSDAEVDGVDEEEEDEEGEDEEDEDDEDGEEEEFDEEDDEDEDVE
HUMAN29256	HUMAN29256_238to290	2.94192	0.848795579858	MDDEEGEGEEDDDDDEEEEGLEDIDEEGDEDEGEEDEDDDEGEEGEEDEGEDDMDDEEGEGEEDDDDDEEEEGLEDIDEEGDEDEGEEDEDDDEGEEGEEDEGEDDMDDEEGEGEEDDDDDEEEEGLEDIDEEGDEDEGEEDEDDDEGEEGEEDEGEDDMDDEEGEGEEDDDDDEEEEGLEDIDEEGDEDEGEEDEDDDEGEEGEEDEGEDDMDDEEGEGEEDDDDDEEEEGLEDIDEEGDEDEGEEDEDDDEGEE
