## Supplementary File 5 for "Discovering molecular features of intrinsically disordered regions by using evolution for contrastive learning": filter_177_idr_activations.txt

HUMAN05631	HUMAN05631_258to291	0.93574	0.843986954767	AESSPSDPSVSTPSSYPSLSEVFGRKRKKRTSIAESSPSDPSVSTPSSYPSLSEVFGRKRKKRTSIAESSPSDPSVSTPSSYPSLSEVFGRKRKKRTSIAESSPSDPSVSTPSSYPSLSEVFGRKRKKRTSIAESSPSDPSVSTPSSYPSLSEVFGRKRKKRTSIAESSPSDPSVSTPSSYPSLSEVFGRKRKKRTSIAESSPSDPSVSTPSSYPSLSEVFGRKRKKRTSIAESSPSDPSVSTPSSYPSLSEVFGR
HUMAN06466	HUMAN06466_29to79	0.909578	0.820390638759	MSIRVTQKSYKVSTSGPRAFSSRSYTSGPGSRISSSSFSRVGSSNFRGGLMSIRVTQKSYKVSTSGPRAFSSRSYTSGPGSRISSSSFSRVGSSNFRGGLMSIRVTQKSYKVSTSGPRAFSSRSYTSGPGSRISSSSFSRVGSSNFRGGLMSIRVTQKSYKVSTSGPRAFSSRSYTSGPGSRISSSSFSRVGSSNFRGGLMSIRVTQKSYKVSTSGPRAFSSRSYTSGPGSRISSSSFSRVGSSNFRGGLMSIRVT
HUMAN17690	HUMAN17690_327to357	1.05644	0.9528506987	GSSLKILSKGKRGGHSSVSTESESSSFHSSGSSLKILSKGKRGGHSSVSTESESSSFHSSGSSLKILSKGKRGGHSSVSTESESSSFHSSGSSLKILSKGKRGGHSSVSTESESSSFHSSGSSLKILSKGKRGGHSSVSTESESSSFHSSGSSLKILSKGKRGGHSSVSTESESSSFHSSGSSLKILSKGKRGGHSSVSTESESSSFHSSGSSLKILSKGKRGGHSSVSTESESSSFHSSGSSLKILSKGKRGGHS
HUMAN23764	HUMAN23764_551to582	0.811419	0.73185674156	VKGMKHRKTPSHTRMLKDGQERPTILKSTAFVKGMKHRKTPSHTRMLKDGQERPTILKSTAFVKGMKHRKTPSHTRMLKDGQERPTILKSTAFVKGMKHRKTPSHTRMLKDGQERPTILKSTAFVKGMKHRKTPSHTRMLKDGQERPTILKSTAFVKGMKHRKTPSHTRMLKDGQERPTILKSTAFVKGMKHRKTPSHTRMLKDGQERPTILKSTAFVKGMKHRKTPSHTRMLKDGQERPTILKSTAFVKGMKHRK
HUMAN27931	HUMAN27931_123to169	0.77693	0.700749051509	RDRISTRRSTFDGSNIPSINTLAQAEVRSRQISVSSPGSSTDINVKRDRISTRRSTFDGSNIPSINTLAQAEVRSRQISVSSPGSSTDINVKRDRISTRRSTFDGSNIPSINTLAQAEVRSRQISVSSPGSSTDINVKRDRISTRRSTFDGSNIPSINTLAQAEVRSRQISVSSPGSSTDINVKRDRISTRRSTFDGSNIPSINTLAQAEVRSRQISVSSPGSSTDINVKRDRISTRRSTFDGSNIPSINTLAQAE
HUMAN28256	HUMAN28256_280to317	0.986461	0.88973531922	TSEDNTSFDRKKKSISLMYGGSKRKSSFFSSPPYFEDTSEDNTSFDRKKKSISLMYGGSKRKSSFFSSPPYFEDTSEDNTSFDRKKKSISLMYGGSKRKSSFFSSPPYFEDTSEDNTSFDRKKKSISLMYGGSKRKSSFFSSPPYFEDTSEDNTSFDRKKKSISLMYGGSKRKSSFFSSPPYFEDTSEDNTSFDRKKKSISLMYGGSKRKSSFFSSPPYFEDTSEDNTSFDRKKKSISLMYGGSKRKSSFFSSPPY
HUMAN00562	HUMAN00562_479to514	0.779156	0.702757155965	ITAALFSKNDGEEKKGPGGGAPVRLRSTSRKDSISEITAALFSKNDGEEKKGPGGGAPVRLRSTSRKDSISEITAALFSKNDGEEKKGPGGGAPVRLRSTSRKDSISEITAALFSKNDGEEKKGPGGGAPVRLRSTSRKDSISEITAALFSKNDGEEKKGPGGGAPVRLRSTSRKDSISEITAALFSKNDGEEKKGPGGGAPVRLRSTSRKDSISEITAALFSKNDGEEKKGPGGGAPVRLRSTSRKDSISEITAA
HUMAN00624	HUMAN00624_177to207	0.783587	0.706753634888	SFDFIGGFDSYGYQAPQKTSHLQLQPLYTSGSFDFIGGFDSYGYQAPQKTSHLQLQPLYTSGSFDFIGGFDSYGYQAPQKTSHLQLQPLYTSGSFDFIGGFDSYGYQAPQKTSHLQLQPLYTSGSFDFIGGFDSYGYQAPQKTSHLQLQPLYTSGSFDFIGGFDSYGYQAPQKTSHLQLQPLYTSGSFDFIGGFDSYGYQAPQKTSHLQLQPLYTSGSFDFIGGFDSYGYQAPQKTSHLQLQPLYTSGSFDFIGGF
HUMAN00710	HUMAN00710_640to679	0.788745	0.711405773113	GSTVSAGGGSTSAVSPTSISSSAAAGLQRLAAQSQHVGFAGSTVSAGGGSTSAVSPTSISSSAAAGLQRLAAQSQHVGFAGSTVSAGGGSTSAVSPTSISSSAAAGLQRLAAQSQHVGFAGSTVSAGGGSTSAVSPTSISSSAAAGLQRLAAQSQHVGFAGSTVSAGGGSTSAVSPTSISSSAAAGLQRLAAQSQHVGFAGSTVSAGGGSTSAVSPTSISSSAAAGLQRLAAQSQHVGFAGSTVSAGGGSTSAVSP
HUMAN01092	HUMAN01092_414to455	0.820124	0.739707664978	SLERDSTEVEISTGERKGSWSERRNSSIVGRRSLERTTSGDDSLERDSTEVEISTGERKGSWSERRNSSIVGRRSLERTTSGDDSLERDSTEVEISTGERKGSWSERRNSSIVGRRSLERTTSGDDSLERDSTEVEISTGERKGSWSERRNSSIVGRRSLERTTSGDDSLERDSTEVEISTGERKGSWSERRNSSIVGRRSLERTTSGDDSLERDSTEVEISTGERKGSWSERRNSSIVGRRSLERTTSGDDSLER
HUMAN01236	HUMAN01236_1to41	1.02593	0.925337200053	FLAQRSLCSLSGRAKFLKTISSSKILGFSTSAKMSLKFTNFLAQRSLCSLSGRAKFLKTISSSKILGFSTSAKMSLKFTNFLAQRSLCSLSGRAKFLKTISSSKILGFSTSAKMSLKFTNFLAQRSLCSLSGRAKFLKTISSSKILGFSTSAKMSLKFTNFLAQRSLCSLSGRAKFLKTISSSKILGFSTSAKMSLKFTNFLAQRSLCSLSGRAKFLKTISSSKILGFSTSAKMSLKFTNFLAQRSLCSLSGRAKF
HUMAN01398	HUMAN01398_469to511	0.812904	0.733195854186	ENEEKQNIPGEIERILNSVGSRMGSTDSLNKTNGGCSTEKSRKENEEKQNIPGEIERILNSVGSRMGSTDSLNKTNGGCSTEKSRKENEEKQNIPGEIERILNSVGSRMGSTDSLNKTNGGCSTEKSRKENEEKQNIPGEIERILNSVGSRMGSTDSLNKTNGGCSTEKSRKENEEKQNIPGEIERILNSVGSRMGSTDSLNKTNGGCSTEKSRKENEEKQNIPGEIERILNSVGSRMGSTDSLNKTNGGCSTEKS
HUMAN01508	HUMAN01508_406to459	1.01619	0.916546763518	DFDVSDCFQYSNSMESVKSTVSETFMSKPSIAKRRANQQETEQFYFTVRECYGFDFDVSDCFQYSNSMESVKSTVSETFMSKPSIAKRRANQQETEQFYFTVRECYGFDFDVSDCFQYSNSMESVKSTVSETFMSKPSIAKRRANQQETEQFYFTVRECYGFDFDVSDCFQYSNSMESVKSTVSETFMSKPSIAKRRANQQETEQFYFTVRECYGFDFDVSDCFQYSNSMESVKSTVSETFMSKPSIAKRRANQQE
HUMAN01514	HUMAN01514_404to458	0.959121	0.865076002934	EDFDVSDCFQYSNSMESVKSTVSETFMSKPSIAKRRANQQETEQFYFTVRECYGFEDFDVSDCFQYSNSMESVKSTVSETFMSKPSIAKRRANQQETEQFYFTVRECYGFEDFDVSDCFQYSNSMESVKSTVSETFMSKPSIAKRRANQQETEQFYFTVRECYGFEDFDVSDCFQYSNSMESVKSTVSETFMSKPSIAKRRANQQETEQFYFTVRECYGFEDFDVSDCFQYSNSMESVKSTVSETFMSKPSIAKRR
HUMAN01637	HUMAN01637_335to380	0.841767	0.759228528341	AQREPLSSETQYSVDTRRPAPQKALYSTAMESIQGEARRGGTMETDAQREPLSSETQYSVDTRRPAPQKALYSTAMESIQGEARRGGTMETDAQREPLSSETQYSVDTRRPAPQKALYSTAMESIQGEARRGGTMETDAQREPLSSETQYSVDTRRPAPQKALYSTAMESIQGEARRGGTMETDAQREPLSSETQYSVDTRRPAPQKALYSTAMESIQGEARRGGTMETDAQREPLSSETQYSVDTRRPAPQKALY
HUMAN01902	HUMAN01902_1to40	0.835891	0.753929063642	SVRLPQSIDRLSSLSSLGDSAPERKSPSHHRQPSDASETSVRLPQSIDRLSSLSSLGDSAPERKSPSHHRQPSDASETSVRLPQSIDRLSSLSSLGDSAPERKSPSHHRQPSDASETSVRLPQSIDRLSSLSSLGDSAPERKSPSHHRQPSDASETSVRLPQSIDRLSSLSSLGDSAPERKSPSHHRQPSDASETSVRLPQSIDRLSSLSSLGDSAPERKSPSHHRQPSDASETSVRLPQSIDRLSSLSSLGDSAP
HUMAN02209	HUMAN02209_222to254	0.800495	0.722003842348	VCYTHIGGLPLNMSIKKCHHFQKRYSSRKAKRKVCYTHIGGLPLNMSIKKCHHFQKRYSSRKAKRKVCYTHIGGLPLNMSIKKCHHFQKRYSSRKAKRKVCYTHIGGLPLNMSIKKCHHFQKRYSSRKAKRKVCYTHIGGLPLNMSIKKCHHFQKRYSSRKAKRKVCYTHIGGLPLNMSIKKCHHFQKRYSSRKAKRKVCYTHIGGLPLNMSIKKCHHFQKRYSSRKAKRKVCYTHIGGLPLNMSIKKCHHFQKRY
HUMAN02209	HUMAN02209_608to642	0.840743	0.758305358321	IDFKMEIIKETKTVSRSNRKMSLLKRTLVRKPSMRIDFKMEIIKETKTVSRSNRKMSLLKRTLVRKPSMRIDFKMEIIKETKTVSRSNRKMSLLKRTLVRKPSMRIDFKMEIIKETKTVSRSNRKMSLLKRTLVRKPSMRIDFKMEIIKETKTVSRSNRKMSLLKRTLVRKPSMRIDFKMEIIKETKTVSRSNRKMSLLKRTLVRKPSMRIDFKMEIIKETKTVSRSNRKMSLLKRTLVRKPSMRIDFKMEIIKET
HUMAN02305	HUMAN02305_325to361	0.920251	0.830016777481	RTGRLARRISSASSLSRDDSSVFRCRAQAANTASASWRTGRLARRISSASSLSRDDSSVFRCRAQAANTASASWRTGRLARRISSASSLSRDDSSVFRCRAQAANTASASWRTGRLARRISSASSLSRDDSSVFRCRAQAANTASASWRTGRLARRISSASSLSRDDSSVFRCRAQAANTASASWRTGRLARRISSASSLSRDDSSVFRCRAQAANTASASWRTGRLARRISSASSLSRDDSSVFRCRAQAANTAS
HUMAN02420	HUMAN02420_415to501	0.832065	0.750477551787	YSNSMESVKSTVSETFMSKPSIAKRRANQQETEQFYFTKMKEYLEGRNLITKLQAKHDLLQKTLGESQRTDCSLARRSSTVRKQDSSYSNSMESVKSTVSETFMSKPSIAKRRANQQETEQFYFTKMKEYLEGRNLITKLQAKHDLLQKTLGESQRTDCSLARRSSTVRKQDSSYSNSMESVKSTVSETFMSKPSIAKRRANQQETEQFYFTKMKEYLEGRNLITKLQAKHDLLQKTLGESQRTDCSLARRSSTVR
HUMAN02652	HUMAN02652_263to316	0.808984	0.72966020763	YVDSALLMGRDRDKPFKRRLKSESVETSLFRKLRTVKSEHETFKFTSELEESRLYVDSALLMGRDRDKPFKRRLKSESVETSLFRKLRTVKSEHETFKFTSELEESRLYVDSALLMGRDRDKPFKRRLKSESVETSLFRKLRTVKSEHETFKFTSELEESRLYVDSALLMGRDRDKPFKRRLKSESVETSLFRKLRTVKSEHETFKFTSELEESRLYVDSALLMGRDRDKPFKRRLKSESVETSLFRKLRTVKSEH
HUMAN02996	HUMAN02996_535to582	0.77711	0.700911084728	APNRKSFTKKKSNKFAIETVKNLLESLKGNRTENFTKTSGKRTISTQTAPNRKSFTKKKSNKFAIETVKNLLESLKGNRTENFTKTSGKRTISTQTAPNRKSFTKKKSNKFAIETVKNLLESLKGNRTENFTKTSGKRTISTQTAPNRKSFTKKKSNKFAIETVKNLLESLKGNRTENFTKTSGKRTISTQTAPNRKSFTKKKSNKFAIETVKNLLESLKGNRTENFTKTSGKRTISTQTAPNRKSFTKKKSNKFA
HUMAN03330	HUMAN03330_1665to1714	0.896936	0.808988048249	LSMSEVKDDNSATKTLSAAARRSFFRRKHKHKRSGSKDGKDLLALDAFSSLSMSEVKDDNSATKTLSAAARRSFFRRKHKHKRSGSKDGKDLLALDAFSSLSMSEVKDDNSATKTLSAAARRSFFRRKHKHKRSGSKDGKDLLALDAFSSLSMSEVKDDNSATKTLSAAARRSFFRRKHKHKRSGSKDGKDLLALDAFSSLSMSEVKDDNSATKTLSAAARRSFFRRKHKHKRSGSKDGKDLLALDAFSSLSMSEV
HUMAN03621	HUMAN03621_1205to1235	0.780049	0.703562053562	KMTGESECLNPSTQSRISKFYPIPSLHSTGSKMTGESECLNPSTQSRISKFYPIPSLHSTGSKMTGESECLNPSTQSRISKFYPIPSLHSTGSKMTGESECLNPSTQSRISKFYPIPSLHSTGSKMTGESECLNPSTQSRISKFYPIPSLHSTGSKMTGESECLNPSTQSRISKFYPIPSLHSTGSKMTGESECLNPSTQSRISKFYPIPSLHSTGSKMTGESECLNPSTQSRISKFYPIPSLHSTGSKMTGESEC
HUMAN04318	HUMAN04318_1to41	0.957657	0.863755330054	ESNFNTESSSTFTLQSSSETLFSIQLLDFKTSLLEALEELESNFNTESSSTFTLQSSSETLFSIQLLDFKTSLLEALEELESNFNTESSSTFTLQSSSETLFSIQLLDFKTSLLEALEELESNFNTESSSTFTLQSSSETLFSIQLLDFKTSLLEALEELESNFNTESSSTFTLQSSSETLFSIQLLDFKTSLLEALEELESNFNTESSSTFTLQSSSETLFSIQLLDFKTSLLEALEELESNFNTESSSTFTLQS
HUMAN04367	HUMAN04367_445to474	0.832274	0.750666895183	FGEDSSTSSMMSVNFDVQSNQSDINDSVKSFGEDSSTSSMMSVNFDVQSNQSDINDSVKSFGEDSSTSSMMSVNFDVQSNQSDINDSVKSFGEDSSTSSMMSVNFDVQSNQSDINDSVKSFGEDSSTSSMMSVNFDVQSNQSDINDSVKSFGEDSSTSSMMSVNFDVQSNQSDINDSVKSFGEDSSTSSMMSVNFDVQSNQSDINDSVKSFGEDSSTSSMMSVNFDVQSNQSDINDSVKSFGEDSSTSSMMSVNFD
HUMAN04662	HUMAN04662_745to781	0.882398	0.795875722349	TSGGTTALRPSASTQALSSSVSSSKLFSSSTAPHETSTSGGTTALRPSASTQALSSSVSSSKLFSSSTAPHETSTSGGTTALRPSASTQALSSSVSSSKLFSSSTAPHETSTSGGTTALRPSASTQALSSSVSSSKLFSSSTAPHETSTSGGTTALRPSASTQALSSSVSSSKLFSSSTAPHETSTSGGTTALRPSASTQALSSSVSSSKLFSSSTAPHETSTSGGTTALRPSASTQALSSSVSSSKLFSSSTAPH
HUMAN04673	HUMAN04673_1to49	0.941028	0.848756881573	AVSTVFSTSSLMLALSRHSLLSPLLSVTSFRRFYRGDSPTDSQKDMIEAVSTVFSTSSLMLALSRHSLLSPLLSVTSFRRFYRGDSPTDSQKDMIEAVSTVFSTSSLMLALSRHSLLSPLLSVTSFRRFYRGDSPTDSQKDMIEAVSTVFSTSSLMLALSRHSLLSPLLSVTSFRRFYRGDSPTDSQKDMIEAVSTVFSTSSLMLALSRHSLLSPLLSVTSFRRFYRGDSPTDSQKDMIEAVSTVFSTSSLMLALS
HUMAN04865	HUMAN04865_635to671	0.852225	0.76866113037	VRKAQSSDSSKRTFSVYSSSRQQGRYAPSYTPSAPMDVRKAQSSDSSKRTFSVYSSSRQQGRYAPSYTPSAPMDVRKAQSSDSSKRTFSVYSSSRQQGRYAPSYTPSAPMDVRKAQSSDSSKRTFSVYSSSRQQGRYAPSYTPSAPMDVRKAQSSDSSKRTFSVYSSSRQQGRYAPSYTPSAPMDVRKAQSSDSSKRTFSVYSSSRQQGRYAPSYTPSAPMDVRKAQSSDSSKRTFSVYSSSRQQGRYAPSYTPSA
HUMAN04886	HUMAN04886_433to464	0.844358	0.761566021494	KPKRTTSFFSRQLSLGQGSYTVVQPGDSLEQGKPKRTTSFFSRQLSLGQGSYTVVQPGDSLEQGKPKRTTSFFSRQLSLGQGSYTVVQPGDSLEQGKPKRTTSFFSRQLSLGQGSYTVVQPGDSLEQGKPKRTTSFFSRQLSLGQGSYTVVQPGDSLEQGKPKRTTSFFSRQLSLGQGSYTVVQPGDSLEQGKPKRTTSFFSRQLSLGQGSYTVVQPGDSLEQGKPKRTTSFFSRQLSLGQGSYTVVQPGDSLEQG
HUMAN06414	HUMAN06414_1to63	0.911838	0.822428687643	DAFTGSGLKRKFDDVDVGSSVSNSDDEISSSDSADSCDSLNPPTTASFTPTSILKRQKQLRRDAFTGSGLKRKFDDVDVGSSVSNSDDEISSSDSADSCDSLNPPTTASFTPTSILKRQKQLRRDAFTGSGLKRKFDDVDVGSSVSNSDDEISSSDSADSCDSLNPPTTASFTPTSILKRQKQLRRDAFTGSGLKRKFDDVDVGSSVSNSDDEISSSDSADSCDSLNPPTTASFTPTSILKRQKQLRRDAFTGSGL
HUMAN06447	HUMAN06447_479to551	0.897639	0.809622149715	LSSGYGSGSSIGGGNLGLGGGSGYSFTTSGGHSLGAGLGGSGFSATSNRGLGGSGSSVKFVSTTSSSQKSYTHLSSGYGSGSSIGGGNLGLGGGSGYSFTTSGGHSLGAGLGGSGFSATSNRGLGGSGSSVKFVSTTSSSQKSYTHLSSGYGSGSSIGGGNLGLGGGSGYSFTTSGGHSLGAGLGGSGFSATSNRGLGGSGSSVKFVSTTSSSQKSYTHLSSGYGSGSSIGGGNLGLGGGSGYSFTTSGGHSLGAG
HUMAN06448	HUMAN06448_493to564	0.804241	0.725382670424	VSSGYGGASGVGSGLGLGGGSSYSYGSGLGVGGGFSSSSGRATGGGLSSVGGGSSTIKYTTTSSSSRKSYKHVSSGYGGASGVGSGLGLGGGSSYSYGSGLGVGGGFSSSSGRATGGGLSSVGGGSSTIKYTTTSSSSRKSYKHVSSGYGGASGVGSGLGLGGGSSYSYGSGLGVGGGFSSSSGRATGGGLSSVGGGSSTIKYTTTSSSSRKSYKHVSSGYGGASGVGSGLGLGGGSSYSYGSGLGVGGGFSSSSG
HUMAN06449	HUMAN06449_493to564	0.782045	0.705362482396	ISSGYGGASGVGSGLGLGGGSSYSYGSGLGIGGGFSSSSGRAIGGGLSSVGGGSSTIKYTTTSSSSRKSYKHISSGYGGASGVGSGLGLGGGSSYSYGSGLGIGGGFSSSSGRAIGGGLSSVGGGSSTIKYTTTSSSSRKSYKHISSGYGGASGVGSGLGLGGGSSYSYGSGLGIGGGFSSSSGRAIGGGLSSVGGGSSTIKYTTTSSSSRKSYKHISSGYGGASGVGSGLGLGGGSSYSYGSGLGIGGGFSSSSG
HUMAN06450	HUMAN06450_493to564	0.812688	0.733000812209	VSSGYGGASGVGSGLGLGGGSSYSYGSGLGVGGGFSSSSGRAIGGGLSSVGGGSSTIKYTTTSSSSRKSYKHVSSGYGGASGVGSGLGLGGGSSYSYGSGLGVGGGFSSSSGRAIGGGLSSVGGGSSTIKYTTTSSSSRKSYKHVSSGYGGASGVGSGLGLGGGSSYSYGSGLGVGGGFSSSSGRAIGGGLSSVGGGSSTIKYTTTSSSSRKSYKHVSSGYGGASGVGSGLGLGGGSSYSYGSGLGVGGGFSSSSG
HUMAN06451	HUMAN06451_1to73	1.07651	0.970953583235	SRQSSVSFRSGGSRSFSTASAITPSVSRTSFTSVSRSGGGGGGGFGRVSLAGACGVGGYGSRSLYNLGGSKRSRQSSVSFRSGGSRSFSTASAITPSVSRTSFTSVSRSGGGGGGGFGRVSLAGACGVGGYGSRSLYNLGGSKRSRQSSVSFRSGGSRSFSTASAITPSVSRTSFTSVSRSGGGGGGGFGRVSLAGACGVGGYGSRSLYNLGGSKRSRQSSVSFRSGGSRSFSTASAITPSVSRTSFTSVSRSGGG
HUMAN06452	HUMAN06452_1to79	0.806872	0.727755000182	SRQFTCKSGAAAKGGFSGCSAVLSGGSSSSFRAGSKGLSGGFGSRSLYSLGGVRSLNVASGSGKSGGYGFGRGRASGFSRQFTCKSGAAAKGGFSGCSAVLSGGSSSSFRAGSKGLSGGFGSRSLYSLGGVRSLNVASGSGKSGGYGFGRGRASGFSRQFTCKSGAAAKGGFSGCSAVLSGGSSSSFRAGSKGLSGGFGSRSLYSLGGVRSLNVASGSGKSGGYGFGRGRASGFSRQFTCKSGAAAKGGFSGCSAV
HUMAN06455	HUMAN06455_1to45	0.913644	0.824058051546	SRQFTYKSGAAAKGGFSGCSAVLSGGSSSSYRAGGKGLSGGFSSSRQFTYKSGAAAKGGFSGCSAVLSGGSSSSYRAGGKGLSGGFSSSRQFTYKSGAAAKGGFSGCSAVLSGGSSSSYRAGGKGLSGGFSSSRQFTYKSGAAAKGGFSGCSAVLSGGSSSSYRAGGKGLSGGFSSSRQFTYKSGAAAKGGFSGCSAVLSGGSSSSYRAGGKGLSGGFSSSRQFTYKSGAAAKGGFSGCSAVLSGGSSSSYRAGGK
HUMAN06461	HUMAN06461_529to628	0.879519	0.79327921259	STTSASAGGYGGGYGGGMGGGLGGGFSAGGGSGSGFGRGGGGGIGGGFGGGSSGFSGGSGFGSISGARYGVSGGGFSSASNRGGSIKFSQSSQSSQRYSRSTTSASAGGYGGGYGGGMGGGLGGGFSAGGGSGSGFGRGGGGGIGGGFGGGSSGFSGGSGFGSISGARYGVSGGGFSSASNRGGSIKFSQSSQSSQRYSRSTTSASAGGYGGGYGGGMGGGLGGGFSAGGGSGSGFGRGGGGGIGGGFGGGSSGFS
HUMAN06463	HUMAN06463_1to62	0.78954	0.712122396475	RSSVSRQTYSTKGGFSSNSASGGSGSQARTSFSSVTVSRSSGSGGGAHCGPGTGGFGSRSLRSSVSRQTYSTKGGFSSNSASGGSGSQARTSFSSVTVSRSSGSGGGAHCGPGTGGFGSRSLRSSVSRQTYSTKGGFSSNSASGGSGSQARTSFSSVTVSRSSGSGGGAHCGPGTGGFGSRSLRSSVSRQTYSTKGGFSSNSASGGSGSQARTSFSSVTVSRSSGSGGGAHCGPGTGGFGSRSLRSSVSRQTYSTK
HUMAN06463	HUMAN06463_474to535	0.859722	0.775423571178	TTVCGGGAASFGGGISLGGSGGATKGGFSTNVGYSTVKGGPVSAGTSILRKTTTVKTSSQRYTTVCGGGAASFGGGISLGGSGGATKGGFSTNVGYSTVKGGPVSAGTSILRKTTTVKTSSQRYTTVCGGGAASFGGGISLGGSGGATKGGFSTNVGYSTVKGGPVSAGTSILRKTTTVKTSSQRYTTVCGGGAASFGGGISLGGSGGATKGGFSTNVGYSTVKGGPVSAGTSILRKTTTVKTSSQRYTTVCGGGA
HUMAN06469	HUMAN06469_1to33	1.05603	0.952480183456	SFTTRSTFSTNYRSLGSVQAPSYGARPVSSAASFTTRSTFSTNYRSLGSVQAPSYGARPVSSAASFTTRSTFSTNYRSLGSVQAPSYGARPVSSAASFTTRSTFSTNYRSLGSVQAPSYGARPVSSAASFTTRSTFSTNYRSLGSVQAPSYGARPVSSAASFTTRSTFSTNYRSLGSVQAPSYGARPVSSAASFTTRSTFSTNYRSLGSVQAPSYGARPVSSAASFTTRSTFSTNYRSLGSVQAPSYGARPVSSAA
HUMAN06732	HUMAN06732_404to438	1.0311	0.929997671108	HSRSTESVKSTVSETYLSKPSIAKRRANQQETEQFHSRSTESVKSTVSETYLSKPSIAKRRANQQETEQFHSRSTESVKSTVSETYLSKPSIAKRRANQQETEQFHSRSTESVKSTVSETYLSKPSIAKRRANQQETEQFHSRSTESVKSTVSETYLSKPSIAKRRANQQETEQFHSRSTESVKSTVSETYLSKPSIAKRRANQQETEQFHSRSTESVKSTVSETYLSKPSIAKRRANQQETEQFHSRSTESVKST
HUMAN06799	HUMAN06799_572to616	0.806571	0.727483403691	LKRLSSWKSSASEASTISKSSRAVSASSPRRAVHKKNNKVYFSGKLKRLSSWKSSASEASTISKSSRAVSASSPRRAVHKKNNKVYFSGKLKRLSSWKSSASEASTISKSSRAVSASSPRRAVHKKNNKVYFSGKLKRLSSWKSSASEASTISKSSRAVSASSPRRAVHKKNNKVYFSGKLKRLSSWKSSASEASTISKSSRAVSASSPRRAVHKKNNKVYFSGKLKRLSSWKSSASEASTISKSSRAVSASSPRR
HUMAN07600	HUMAN07600_49to116	0.842326	0.759732798943	RHFHYEEHLERMKRRSSASVSDSSGFSDSESADSLYRNSFSFSDEKLNSPTDSTPALLSATVTPQKAKRHFHYEEHLERMKRRSSASVSDSSGFSDSESADSLYRNSFSFSDEKLNSPTDSTPALLSATVTPQKAKRHFHYEEHLERMKRRSSASVSDSSGFSDSESADSLYRNSFSFSDEKLNSPTDSTPALLSATVTPQKAKRHFHYEEHLERMKRRSSASVSDSSGFSDSESADSLYRNSFSFSDEKLNSPTD
HUMAN08385	HUMAN08385_256to288	0.873014	0.787411932741	SASTPYRQLKRHLSMQSFDESGRRTTTSSAMTSSASTPYRQLKRHLSMQSFDESGRRTTTSSAMTSSASTPYRQLKRHLSMQSFDESGRRTTTSSAMTSSASTPYRQLKRHLSMQSFDESGRRTTTSSAMTSSASTPYRQLKRHLSMQSFDESGRRTTTSSAMTSSASTPYRQLKRHLSMQSFDESGRRTTTSSAMTSSASTPYRQLKRHLSMQSFDESGRRTTTSSAMTSSASTPYRQLKRHLSMQSFDESGRRT
HUMAN08601	HUMAN08601_356to406	0.801182	0.722622890961	RRNTTTGASAAAVASLVSGPLSHSASFSSPMGSTEDLNSKGSLSMDQGDDKRRNTTTGASAAAVASLVSGPLSHSASFSSPMGSTEDLNSKGSLSMDQGDDKRRNTTTGASAAAVASLVSGPLSHSASFSSPMGSTEDLNSKGSLSMDQGDDKRRNTTTGASAAAVASLVSGPLSHSASFSSPMGSTEDLNSKGSLSMDQGDDKRRNTTTGASAAAVASLVSGPLSHSASFSSPMGSTEDLNSKGSLSMDQGDDKR
HUMAN09473	HUMAN09473_106to145	0.848683	0.765466645994	KSMISETSSYRKLERYGEFLKKYHKKKKIMLSDEMETEKNKSMISETSSYRKLERYGEFLKKYHKKKKIMLSDEMETEKNKSMISETSSYRKLERYGEFLKKYHKKKKIMLSDEMETEKNKSMISETSSYRKLERYGEFLKKYHKKKKIMLSDEMETEKNKSMISETSSYRKLERYGEFLKKYHKKKKIMLSDEMETEKNKSMISETSSYRKLERYGEFLKKYHKKKKIMLSDEMETEKNKSMISETSSYRKLERY
HUMAN10461	HUMAN10461_661to696	0.794465	0.71656465491	GSMSSLESCTSGFSQLSAATSSSSSGQSHSSSLVSRGSMSSLESCTSGFSQLSAATSSSSSGQSHSSSLVSRGSMSSLESCTSGFSQLSAATSSSSSGQSHSSSLVSRGSMSSLESCTSGFSQLSAATSSSSSGQSHSSSLVSRGSMSSLESCTSGFSQLSAATSSSSSGQSHSSSLVSRGSMSSLESCTSGFSQLSAATSSSSSGQSHSSSLVSRGSMSSLESCTSGFSQLSAATSSSSSGQSHSSSLVSRGSMS
HUMAN10619	HUMAN10619_37to119	0.835376	0.75346403798	SSCCQSSEDEVEILGPFPAQTPPWLMASRSSDKDGDSVHTASEVPLTPRTNSPDGRRSSSDTSKSTYSLTRRISSLESRRPSSSSCCQSSEDEVEILGPFPAQTPPWLMASRSSDKDGDSVHTASEVPLTPRTNSPDGRRSSSDTSKSTYSLTRRISSLESRRPSSSSCCQSSEDEVEILGPFPAQTPPWLMASRSSDKDGDSVHTASEVPLTPRTNSPDGRRSSSDTSKSTYSLTRRISSLESRRPSSSSCCQSS
HUMAN11357	HUMAN11357_3215to3254	0.879986	0.793700423695	HQKKAASHVRHARSRESESFYKTGSSRAAKFSDTIQKEVTHQKKAASHVRHARSRESESFYKTGSSRAAKFSDTIQKEVTHQKKAASHVRHARSRESESFYKTGSSRAAKFSDTIQKEVTHQKKAASHVRHARSRESESFYKTGSSRAAKFSDTIQKEVTHQKKAASHVRHARSRESESFYKTGSSRAAKFSDTIQKEVTHQKKAASHVRHARSRESESFYKTGSSRAAKFSDTIQKEVTHQKKAASHVRHARSRE
HUMAN12300	HUMAN12300_985to1018	0.959912	0.865788809321	SGSIAGLEGGSQLALRRATSMRKTFTTGMAAVKKSGSIAGLEGGSQLALRRATSMRKTFTTGMAAVKKSGSIAGLEGGSQLALRRATSMRKTFTTGMAAVKKSGSIAGLEGGSQLALRRATSMRKTFTTGMAAVKKSGSIAGLEGGSQLALRRATSMRKTFTTGMAAVKKSGSIAGLEGGSQLALRRATSMRKTFTTGMAAVKKSGSIAGLEGGSQLALRRATSMRKTFTTGMAAVKKSGSIAGLEGGSQLALRRA
HUMAN12309	HUMAN12309_426to468	0.923994	0.833393078827	KGLSRHRASFLGGRRRGGALQRREVSSSSNLEEIFNWKRSYTRKGLSRHRASFLGGRRRGGALQRREVSSSSNLEEIFNWKRSYTRKGLSRHRASFLGGRRRGGALQRREVSSSSNLEEIFNWKRSYTRKGLSRHRASFLGGRRRGGALQRREVSSSSNLEEIFNWKRSYTRKGLSRHRASFLGGRRRGGALQRREVSSSSNLEEIFNWKRSYTRKGLSRHRASFLGGRRRGGALQRREVSSSSNLEEIFNWKRSY
HUMAN12346	HUMAN12346_798to830	0.897578	0.80956752936	KMEDGQAAESLHKTIVKRRMSHVSGGGSIDLSDKMEDGQAAESLHKTIVKRRMSHVSGGGSIDLSDKMEDGQAAESLHKTIVKRRMSHVSGGGSIDLSDKMEDGQAAESLHKTIVKRRMSHVSGGGSIDLSDKMEDGQAAESLHKTIVKRRMSHVSGGGSIDLSDKMEDGQAAESLHKTIVKRRMSHVSGGGSIDLSDKMEDGQAAESLHKTIVKRRMSHVSGGGSIDLSDKMEDGQAAESLHKTIVKRRMSHVSG
HUMAN12585	HUMAN12585_1to118	0.999966	0.901916088512	SVRYSSSKHYSSSRSGGGGGGGGCGGGGGVSSLRISSSKGSLGGGFSSGGFSGGSFSRGSSGGGCFGGSSGGYGGLGGFGGGSFRGSYGSSSFGGSYGGIFGGGSFGGGSFGGGSFGSVRYSSSKHYSSSRSGGGGGGGGCGGGGGVSSLRISSSKGSLGGGFSSGGFSGGSFSRGSSGGGCFGGSSGGYGGLGGFGGGSFRGSYGSSSFGGSYGGIFGGGSFGGGSFGGGSFGSVRYSSSKHYSSSRSGGGGGGG
HUMAN12637	HUMAN12637_1to48	0.866585	0.781613519699	ATQTCTPTFSTGSIKGLCGTAGGISRVSSIRSVGSCRVPSLAGAAGYATQTCTPTFSTGSIKGLCGTAGGISRVSSIRSVGSCRVPSLAGAAGYATQTCTPTFSTGSIKGLCGTAGGISRVSSIRSVGSCRVPSLAGAAGYATQTCTPTFSTGSIKGLCGTAGGISRVSSIRSVGSCRVPSLAGAAGYATQTCTPTFSTGSIKGLCGTAGGISRVSSIRSVGSCRVPSLAGAAGYATQTCTPTFSTGSIKGLCGTA
HUMAN12639	HUMAN12639_1to81	0.802601	0.723903243696	TTTFLQTSSSTFGGGSTRGGSLLAGGGGFGGGSLSGGGGSRSISASSARFVSSGSGGGYGGGMRVCGFGGGAGSVFGGGFTTTFLQTSSSTFGGGSTRGGSLLAGGGGFGGGSLSGGGGSRSISASSARFVSSGSGGGYGGGMRVCGFGGGAGSVFGGGFTTTFLQTSSSTFGGGSTRGGSLLAGGGGFGGGSLSGGGGSRSISASSARFVSSGSGGGYGGGMRVCGFGGGAGSVFGGGFTTTFLQTSSSTFGGGS
HUMAN12641	HUMAN12641_1to60	0.868328	0.783185360197	TSYSYRQSSATSSFGGLGGGSVRFGPGVAFRAPSIHGGSGGRGVSVSSARFVSSSSSGATSYSYRQSSATSSFGGLGGGSVRFGPGVAFRAPSIHGGSGGRGVSVSSARFVSSSSSGATSYSYRQSSATSSFGGLGGGSVRFGPGVAFRAPSIHGGSGGRGVSVSSARFVSSSSSGATSYSYRQSSATSSFGGLGGGSVRFGPGVAFRAPSIHGGSGGRGVSVSSARFVSSSSSGATSYSYRQSSATSSFGGLGGG
HUMAN12642	HUMAN12642_1to137	1.01733	0.917573905749	SCRQFSSSYLSRSGGGGGGGLGSGGSIRSSYSRFSSSGGGGGGGRFSSSSGYGGGSSRVCGRGGGGSFGYSYGGGSGGGFSASSLGGGFGGGSRGFGGASGGGYSSSGGFGGGFGGGSGGGFGGGYGSGFGGFGGFSCRQFSSSYLSRSGGGGGGGLGSGGSIRSSYSRFSSSGGGGGGGRFSSSSGYGGGSSRVCGRGGGGSFGYSYGGGSGGGFSASSLGGGFGGGSRGFGGASGGGYSSSGGFGGGFGGGSGG
HUMAN12645	HUMAN12645_1to64	0.885694	0.798848123371	TTSIRQFTSSSSIKGSSGLGGGSSRTSCRLSGGLGAGSCRLGSAGGLGSTLGGSSYSSCYSFGTTSIRQFTSSSSIKGSSGLGGGSSRTSCRLSGGLGAGSCRLGSAGGLGSTLGGSSYSSCYSFGTTSIRQFTSSSSIKGSSGLGGGSSRTSCRLSGGLGAGSCRLGSAGGLGSTLGGSSYSSCYSFGTTSIRQFTSSSSIKGSSGLGGGSSRTSCRLSGGLGAGSCRLGSAGGLGSTLGGSSYSSCYSFGTTSI
HUMAN13432	HUMAN13432_686to715	0.962899	0.86848310887	SLESSHSGFSQLSAATTSSSQSHSSSMISRSLESSHSGFSQLSAATTSSSQSHSSSMISRSLESSHSGFSQLSAATTSSSQSHSSSMISRSLESSHSGFSQLSAATTSSSQSHSSSMISRSLESSHSGFSQLSAATTSSSQSHSSSMISRSLESSHSGFSQLSAATTSSSQSHSSSMISRSLESSHSGFSQLSAATTSSSQSHSSSMISRSLESSHSGFSQLSAATTSSSQSHSSSMISRSLESSHSGFSQLSAAT
HUMAN13889	HUMAN13889_186to217	0.931455	0.840122242075	SMPSLMEKKLKRKDSLWKKLKGSLKKKRENMTSMPSLMEKKLKRKDSLWKKLKGSLKKKRENMTSMPSLMEKKLKRKDSLWKKLKGSLKKKRENMTSMPSLMEKKLKRKDSLWKKLKGSLKKKRENMTSMPSLMEKKLKRKDSLWKKLKGSLKKKRENMTSMPSLMEKKLKRKDSLWKKLKGSLKKKRENMTSMPSLMEKKLKRKDSLWKKLKGSLKKKRENMTSMPSLMEKKLKRKDSLWKKLKGSLKKKRENMT
HUMAN14242	HUMAN14242_1to38	0.862	0.777477640598	DFDKKGGKGETEEGRRMSKAGGGRSSHGIRSSGTSSGDFDKKGGKGETEEGRRMSKAGGGRSSHGIRSSGTSSGDFDKKGGKGETEEGRRMSKAGGGRSSHGIRSSGTSSGDFDKKGGKGETEEGRRMSKAGGGRSSHGIRSSGTSSGDFDKKGGKGETEEGRRMSKAGGGRSSHGIRSSGTSSGDFDKKGGKGETEEGRRMSKAGGGRSSHGIRSSGTSSGDFDKKGGKGETEEGRRMSKAGGGRSSHGIRSSGT
HUMAN15953	HUMAN15953_1to46	0.82145	0.740904098053	EGSRPRSSLSLASSASTISSLSSLSPKKPTRAVNKIHAFGKRGNAEGSRPRSSLSLASSASTISSLSSLSPKKPTRAVNKIHAFGKRGNAEGSRPRSSLSLASSASTISSLSSLSPKKPTRAVNKIHAFGKRGNAEGSRPRSSLSLASSASTISSLSSLSPKKPTRAVNKIHAFGKRGNAEGSRPRSSLSLASSASTISSLSSLSPKKPTRAVNKIHAFGKRGNAEGSRPRSSLSLASSASTISSLSSLSPKKPTR
HUMAN16037	HUMAN16037_769to803	0.909186	0.820037326777	KRRFRGSGKENSRHRCGFLSRQTGASKASMTSTDFKRRFRGSGKENSRHRCGFLSRQTGASKASMTSTDFKRRFRGSGKENSRHRCGFLSRQTGASKASMTSTDFKRRFRGSGKENSRHRCGFLSRQTGASKASMTSTDFKRRFRGSGKENSRHRCGFLSRQTGASKASMTSTDFKRRFRGSGKENSRHRCGFLSRQTGASKASMTSTDFKRRFRGSGKENSRHRCGFLSRQTGASKASMTSTDFKRRFRGSGKEN
HUMAN16599	HUMAN16599_1to57	0.78705	0.709876671969	FRKGKKRHSSSSSQSSEISTKSKSVDSSLGGLSRSSTVASLDTDSTKSSGQSNNNSFRKGKKRHSSSSSQSSEISTKSKSVDSSLGGLSRSSTVASLDTDSTKSSGQSNNNSFRKGKKRHSSSSSQSSEISTKSKSVDSSLGGLSRSSTVASLDTDSTKSSGQSNNNSFRKGKKRHSSSSSQSSEISTKSKSVDSSLGGLSRSSTVASLDTDSTKSSGQSNNNSFRKGKKRHSSSSSQSSEISTKSKSVDSSLGGL
HUMAN16773	HUMAN16773_1027to1073	0.873724	0.788052055349	LVKSESSLSIFYDREDLVPMEESEDSQSDSQTRISESQHSLKPNYLSLVKSESSLSIFYDREDLVPMEESEDSQSDSQTRISESQHSLKPNYLSLVKSESSLSIFYDREDLVPMEESEDSQSDSQTRISESQHSLKPNYLSLVKSESSLSIFYDREDLVPMEESEDSQSDSQTRISESQHSLKPNYLSLVKSESSLSIFYDREDLVPMEESEDSQSDSQTRISESQHSLKPNYLSLVKSESSLSIFYDREDLVPME
HUMAN16800	HUMAN16800_556to618	1.04831	0.945523507074	DSLDTLSEISSNKQNHSYPGFRRSFSTTSASSQKEINRRNAFSKSKAALRRSWSSTPTAGGIEDSLDTLSEISSNKQNHSYPGFRRSFSTTSASSQKEINRRNAFSKSKAALRRSWSSTPTAGGIEDSLDTLSEISSNKQNHSYPGFRRSFSTTSASSQKEINRRNAFSKSKAALRRSWSSTPTAGGIEDSLDTLSEISSNKQNHSYPGFRRSFSTTSASSQKEINRRNAFSKSKAALRRSWSSTPTAGGIEDSLD
HUMAN17164	HUMAN17164_1to31	0.993849	0.896398572473	SFLFSSRSSKTFKPKKNIPEGSHQYELLKHSFLFSSRSSKTFKPKKNIPEGSHQYELLKHSFLFSSRSSKTFKPKKNIPEGSHQYELLKHSFLFSSRSSKTFKPKKNIPEGSHQYELLKHSFLFSSRSSKTFKPKKNIPEGSHQYELLKHSFLFSSRSSKTFKPKKNIPEGSHQYELLKHSFLFSSRSSKTFKPKKNIPEGSHQYELLKHSFLFSSRSSKTFKPKKNIPEGSHQYELLKHSFLFSSRSSKTFKPKK
HUMAN18988	HUMAN18988_463to499	1.01745	0.917684114143	NGINRDSSMTAITTQASMEFRRKGSQMSTDTMVSNPMNGINRDSSMTAITTQASMEFRRKGSQMSTDTMVSNPMNGINRDSSMTAITTQASMEFRRKGSQMSTDTMVSNPMNGINRDSSMTAITTQASMEFRRKGSQMSTDTMVSNPMNGINRDSSMTAITTQASMEFRRKGSQMSTDTMVSNPMNGINRDSSMTAITTQASMEFRRKGSQMSTDTMVSNPMNGINRDSSMTAITTQASMEFRRKGSQMSTDTMVS
HUMAN19164	HUMAN19164_484to513	0.85103	0.767583130998	FLIKTKSQLSVSQDSDILFGSASSDTRDNNFLIKTKSQLSVSQDSDILFGSASSDTRDNNFLIKTKSQLSVSQDSDILFGSASSDTRDNNFLIKTKSQLSVSQDSDILFGSASSDTRDNNFLIKTKSQLSVSQDSDILFGSASSDTRDNNFLIKTKSQLSVSQDSDILFGSASSDTRDNNFLIKTKSQLSVSQDSDILFGSASSDTRDNNFLIKTKSQLSVSQDSDILFGSASSDTRDNNFLIKTKSQLSVSQDSD
HUMAN19259	HUMAN19259_387to418	0.789475	0.712064066666	RRRRKRPAFSRKADSVSSNHTLSSNATRETLYRRRRKRPAFSRKADSVSSNHTLSSNATRETLYRRRRKRPAFSRKADSVSSNHTLSSNATRETLYRRRRKRPAFSRKADSVSSNHTLSSNATRETLYRRRRKRPAFSRKADSVSSNHTLSSNATRETLYRRRRKRPAFSRKADSVSSNHTLSSNATRETLYRRRRKRPAFSRKADSVSSNHTLSSNATRETLYRRRRKRPAFSRKADSVSSNHTLSSNATRETLY
HUMAN19403	HUMAN19403_1to70	0.795853	0.717816622264	SHYGSYYGGLGYSCGGFGGLGYGYGCGCGSFCRRGSGCGYGGYGYGSGFGSYGYGSGFGGYGYGSGFGGSHYGSYYGGLGYSCGGFGGLGYGYGCGCGSFCRRGSGCGYGGYGYGSGFGSYGYGSGFGGYGYGSGFGGSHYGSYYGGLGYSCGGFGGLGYGYGCGCGSFCRRGSGCGYGGYGYGSGFGSYGYGSGFGGYGYGSGFGGSHYGSYYGGLGYSCGGFGGLGYGYGCGCGSFCRRGSGCGYGGYGYGSGF
HUMAN19427	HUMAN19427_675to711	0.789769	0.712329588255	VRRRTQAMSRSASKRRSRFSSLWGLDTTSKKKQGRPSVRRRTQAMSRSASKRRSRFSSLWGLDTTSKKKQGRPSVRRRTQAMSRSASKRRSRFSSLWGLDTTSKKKQGRPSVRRRTQAMSRSASKRRSRFSSLWGLDTTSKKKQGRPSVRRRTQAMSRSASKRRSRFSSLWGLDTTSKKKQGRPSVRRRTQAMSRSASKRRSRFSSLWGLDTTSKKKQGRPSVRRRTQAMSRSASKRRSRFSSLWGLDTTSKKKQG
HUMAN19915	HUMAN19915_206to236	0.812928	0.733217412023	IHSSHVRQDSPTKRPALCIQKRHSSGSMDDRIHSSHVRQDSPTKRPALCIQKRHSSGSMDDRIHSSHVRQDSPTKRPALCIQKRHSSGSMDDRIHSSHVRQDSPTKRPALCIQKRHSSGSMDDRIHSSHVRQDSPTKRPALCIQKRHSSGSMDDRIHSSHVRQDSPTKRPALCIQKRHSSGSMDDRIHSSHVRQDSPTKRPALCIQKRHSSGSMDDRIHSSHVRQDSPTKRPALCIQKRHSSGSMDDRIHSSHVRQ
HUMAN20445	HUMAN20445_400to439	0.830932	0.749455946856	DAFQHSRSTESVKSAASETYMSKINIAKRRANQQETEMFYDAFQHSRSTESVKSAASETYMSKINIAKRRANQQETEMFYDAFQHSRSTESVKSAASETYMSKINIAKRRANQQETEMFYDAFQHSRSTESVKSAASETYMSKINIAKRRANQQETEMFYDAFQHSRSTESVKSAASETYMSKINIAKRRANQQETEMFYDAFQHSRSTESVKSAASETYMSKINIAKRRANQQETEMFYDAFQHSRSTESVKSAA
HUMAN20549	HUMAN20549_206to246	0.873032	0.7874283296	SKESLSTHTSPSQSPNSVHGSRRGSISSMSSVSSVLDEKDDSKESLSTHTSPSQSPNSVHGSRRGSISSMSSVSSVLDEKDDSKESLSTHTSPSQSPNSVHGSRRGSISSMSSVSSVLDEKDDSKESLSTHTSPSQSPNSVHGSRRGSISSMSSVSSVLDEKDDSKESLSTHTSPSQSPNSVHGSRRGSISSMSSVSSVLDEKDDSKESLSTHTSPSQSPNSVHGSRRGSISSMSSVSSVLDEKDDSKESLSTHTS
HUMAN20898	HUMAN20898_925to963	0.79467	0.716749697491	DEFYKTPSLSSSGSSDGGTRPSSSQQGFGDDEACSMDTNDEFYKTPSLSSSGSSDGGTRPSSSQQGFGDDEACSMDTNDEFYKTPSLSSSGSSDGGTRPSSSQQGFGDDEACSMDTNDEFYKTPSLSSSGSSDGGTRPSSSQQGFGDDEACSMDTNDEFYKTPSLSSSGSSDGGTRPSSSQQGFGDDEACSMDTNDEFYKTPSLSSSGSSDGGTRPSSSQQGFGDDEACSMDTNDEFYKTPSLSSSGSSDGGTRPS
HUMAN21195	HUMAN21195_392to430	0.923114	0.832599632151	IDMDQTSLSLNSEDFMRRKSICSPSTDSSRIKRRKSLGGIDMDQTSLSLNSEDFMRRKSICSPSTDSSRIKRRKSLGGIDMDQTSLSLNSEDFMRRKSICSPSTDSSRIKRRKSLGGIDMDQTSLSLNSEDFMRRKSICSPSTDSSRIKRRKSLGGIDMDQTSLSLNSEDFMRRKSICSPSTDSSRIKRRKSLGGIDMDQTSLSLNSEDFMRRKSICSPSTDSSRIKRRKSLGGIDMDQTSLSLNSEDFMRRKSIC
HUMAN21457	HUMAN21457_109to186	0.860352	0.775991708888	PFSFEFWDSPFNSDRGGRGHGLRGAFSAGFGEFPAFMEAFSSFNMLGCSGGSHTTFSSTSFGGSSSGSSGFKSVMSSTPFSFEFWDSPFNSDRGGRGHGLRGAFSAGFGEFPAFMEAFSSFNMLGCSGGSHTTFSSTSFGGSSSGSSGFKSVMSSTPFSFEFWDSPFNSDRGGRGHGLRGAFSAGFGEFPAFMEAFSSFNMLGCSGGSHTTFSSTSFGGSSSGSSGFKSVMSSTPFSFEFWDSPFNSDRGGRGHGL
HUMAN21662	HUMAN21662_353to382	0.791194	0.713614833168	MARHFAIISREQTHFSEDDSKRLKTISYQLMARHFAIISREQTHFSEDDSKRLKTISYQLMARHFAIISREQTHFSEDDSKRLKTISYQLMARHFAIISREQTHFSEDDSKRLKTISYQLMARHFAIISREQTHFSEDDSKRLKTISYQLMARHFAIISREQTHFSEDDSKRLKTISYQLMARHFAIISREQTHFSEDDSKRLKTISYQLMARHFAIISREQTHFSEDDSKRLKTISYQLMARHFAIISREQTHFS
HUMAN21809	HUMAN21809_1to43	0.910943	0.821621639639	AENSVLTSTTGRTSLADSSIFDSKVTEISKENLLIGSTSYVEAENSVLTSTTGRTSLADSSIFDSKVTEISKENLLIGSTSYVEAENSVLTSTTGRTSLADSSIFDSKVTEISKENLLIGSTSYVEAENSVLTSTTGRTSLADSSIFDSKVTEISKENLLIGSTSYVEAENSVLTSTTGRTSLADSSIFDSKVTEISKENLLIGSTSYVEAENSVLTSTTGRTSLADSSIFDSKVTEISKENLLIGSTSYVEAENS
HUMAN21809	HUMAN21809_807to914	0.793587	0.71577271352	ADPESFEVNTKDMDSTLSRASRAIKKTSKKVTRAFSFSKTPKRALRRALMTSHGSVEGRSPSSNDKHVMSRLSSTSSLAGIPSPSLVSLPSFFERRSHTLSRSTTHLIADPESFEVNTKDMDSTLSRASRAIKKTSKKVTRAFSFSKTPKRALRRALMTSHGSVEGRSPSSNDKHVMSRLSSTSSLAGIPSPSLVSLPSFFERRSHTLSRSTTHLIADPESFEVNTKDMDSTLSRASRAIKKTSKKVTRAFSFSKT
HUMAN21941	HUMAN21941_1to51	0.795279	0.717298804094	STIGSFEGFQAVSLKQEGDDQPSETDHLSMEEEDPMPRQISRQSSVTESTSTIGSFEGFQAVSLKQEGDDQPSETDHLSMEEEDPMPRQISRQSSVTESTSTIGSFEGFQAVSLKQEGDDQPSETDHLSMEEEDPMPRQISRQSSVTESTSTIGSFEGFQAVSLKQEGDDQPSETDHLSMEEEDPMPRQISRQSSVTESTSTIGSFEGFQAVSLKQEGDDQPSETDHLSMEEEDPMPRQISRQSSVTESTSTIGSF
HUMAN22387	HUMAN22387_878to907	0.7875	0.710282561419	SSSTSAGSVRCSPPETLASTPDSGYSIDSKSSSTSAGSVRCSPPETLASTPDSGYSIDSKSSSTSAGSVRCSPPETLASTPDSGYSIDSKSSSTSAGSVRCSPPETLASTPDSGYSIDSKSSSTSAGSVRCSPPETLASTPDSGYSIDSKSSSTSAGSVRCSPPETLASTPDSGYSIDSKSSSTSAGSVRCSPPETLASTPDSGYSIDSKSSSTSAGSVRCSPPETLASTPDSGYSIDSKSSSTSAGSVRCSPPET
HUMAN22628	HUMAN22628_2260to2301	0.908994	0.819863842637	SRGEALAPTTQSKLSRVSSGFGLSKLTGSRRNRKESGLNKHSSRGEALAPTTQSKLSRVSSGFGLSKLTGSRRNRKESGLNKHSSRGEALAPTTQSKLSRVSSGFGLSKLTGSRRNRKESGLNKHSSRGEALAPTTQSKLSRVSSGFGLSKLTGSRRNRKESGLNKHSSRGEALAPTTQSKLSRVSSGFGLSKLTGSRRNRKESGLNKHSSRGEALAPTTQSKLSRVSSGFGLSKLTGSRRNRKESGLNKHSSRGE
HUMAN22923	HUMAN22923_37to86	0.83253	0.750897848969	ETRWSDSSVTTYTGSYRKKQLDKSMCSQFSFRAGQHEPECKQMSLTNSSAETRWSDSSVTTYTGSYRKKQLDKSMCSQFSFRAGQHEPECKQMSLTNSSAETRWSDSSVTTYTGSYRKKQLDKSMCSQFSFRAGQHEPECKQMSLTNSSAETRWSDSSVTTYTGSYRKKQLDKSMCSQFSFRAGQHEPECKQMSLTNSSAETRWSDSSVTTYTGSYRKKQLDKSMCSQFSFRAGQHEPECKQMSLTNSSAETRWSD
HUMAN22998	HUMAN22998_93to123	0.81086	0.731352578479	QGSSSVSSSSSSSISSHSSSGGSSHHAKEQLQGSSSVSSSSSSSISSHSSSGGSSHHAKEQLQGSSSVSSSSSSSISSHSSSGGSSHHAKEQLQGSSSVSSSSSSSISSHSSSGGSSHHAKEQLQGSSSVSSSSSSSISSHSSSGGSSHHAKEQLQGSSSVSSSSSSSISSHSSSGGSSHHAKEQLQGSSSVSSSSSSSISSHSSSGGSSHHAKEQLQGSSSVSSSSSSSISSHSSSGGSSHHAKEQLQGSSSVSS
HUMAN23128	HUMAN23128_79to117	0.788699	0.711364001444	GEFSQPILEEDSLFESLEYLKKGSEQQLSQKVFEASSLEGEFSQPILEEDSLFESLEYLKKGSEQQLSQKVFEASSLEGEFSQPILEEDSLFESLEYLKKGSEQQLSQKVFEASSLEGEFSQPILEEDSLFESLEYLKKGSEQQLSQKVFEASSLEGEFSQPILEEDSLFESLEYLKKGSEQQLSQKVFEASSLEGEFSQPILEEDSLFESLEYLKKGSEQQLSQKVFEASSLEGEFSQPILEEDSLFESLEYLKK
HUMAN23514	HUMAN23514_362to397	0.81586	0.735862359715	RSVRTVKQMQVSLTSKKHSRKSSSYSSSSTTVKTSYRSVRTVKQMQVSLTSKKHSRKSSSYSSSSTTVKTSYRSVRTVKQMQVSLTSKKHSRKSSSYSSSSTTVKTSYRSVRTVKQMQVSLTSKKHSRKSSSYSSSSTTVKTSYRSVRTVKQMQVSLTSKKHSRKSSSYSSSSTTVKTSYRSVRTVKQMQVSLTSKKHSRKSSSYSSSSTTVKTSYRSVRTVKQMQVSLTSKKHSRKSSSYSSSSTTVKTSYRSVR
HUMAN24070	HUMAN24070_529to569	0.900157	0.811893356552	EEEEEGRARSFSRGRRKKKCKICKLRSFFRKLNTRLMSQRIEEEEEGRARSFSRGRRKKKCKICKLRSFFRKLNTRLMSQRIEEEEEGRARSFSRGRRKKKCKICKLRSFFRKLNTRLMSQRIEEEEEGRARSFSRGRRKKKCKICKLRSFFRKLNTRLMSQRIEEEEEGRARSFSRGRRKKKCKICKLRSFFRKLNTRLMSQRIEEEEEGRARSFSRGRRKKKCKICKLRSFFRKLNTRLMSQRIEEEEEGRARS
HUMAN24948	HUMAN24948_100to134	0.84991	0.766572815707	KKVREYQVGIKAMNLDQVSKDKALQSMASMSSAQIKKVREYQVGIKAMNLDQVSKDKALQSMASMSSAQIKKVREYQVGIKAMNLDQVSKDKALQSMASMSSAQIKKVREYQVGIKAMNLDQVSKDKALQSMASMSSAQIKKVREYQVGIKAMNLDQVSKDKALQSMASMSSAQIKKVREYQVGIKAMNLDQVSKDKALQSMASMSSAQIKKVREYQVGIKAMNLDQVSKDKALQSMASMSSAQIKKVREYQVGIK
HUMAN25296	HUMAN25296_31to62	0.81068	0.731190007658	SETKDIDNPPRNETTESTEKMYKMSTMRRIFDSETKDIDNPPRNETTESTEKMYKMSTMRRIFDSETKDIDNPPRNETTESTEKMYKMSTMRRIFDSETKDIDNPPRNETTESTEKMYKMSTMRRIFDSETKDIDNPPRNETTESTEKMYKMSTMRRIFDSETKDIDNPPRNETTESTEKMYKMSTMRRIFDSETKDIDNPPRNETTESTEKMYKMSTMRRIFDSETKDIDNPPRNETTESTEKMYKMSTMRRIFD
HUMAN25750	HUMAN25750_147to178	1.10871	1.0	SLSSSASSVDSIVSSETPSPPSKRKVTTKIQGSLSSSASSVDSIVSSETPSPPSKRKVTTKIQGSLSSSASSVDSIVSSETPSPPSKRKVTTKIQGSLSSSASSVDSIVSSETPSPPSKRKVTTKIQGSLSSSASSVDSIVSSETPSPPSKRKVTTKIQGSLSSSASSVDSIVSSETPSPPSKRKVTTKIQGSLSSSASSVDSIVSSETPSPPSKRKVTTKIQGSLSSSASSVDSIVSSETPSPPSKRKVTTKIQG
HUMAN25765	HUMAN25765_749to804	0.81237	0.732714539186	KRTLSLTQRGRNKKGIFSSLKGLDTLARKGKEKRPSITQVDELLHIYGSTVDGVPRKRTLSLTQRGRNKKGIFSSLKGLDTLARKGKEKRPSITQVDELLHIYGSTVDGVPRKRTLSLTQRGRNKKGIFSSLKGLDTLARKGKEKRPSITQVDELLHIYGSTVDGVPRKRTLSLTQRGRNKKGIFSSLKGLDTLARKGKEKRPSITQVDELLHIYGSTVDGVPRKRTLSLTQRGRNKKGIFSSLKGLDTLARKGKE
HUMAN25876	HUMAN25876_52to89	0.855573	0.771680894122	SVGSEDSLDTSLRAHGVHATKHVPEKRPLPIRRKRSIESVGSEDSLDTSLRAHGVHATKHVPEKRPLPIRRKRSIESVGSEDSLDTSLRAHGVHATKHVPEKRPLPIRRKRSIESVGSEDSLDTSLRAHGVHATKHVPEKRPLPIRRKRSIESVGSEDSLDTSLRAHGVHATKHVPEKRPLPIRRKRSIESVGSEDSLDTSLRAHGVHATKHVPEKRPLPIRRKRSIESVGSEDSLDTSLRAHGVHATKHVPEKRP
HUMAN26045	HUMAN26045_21to59	0.782074	0.705388878651	SDDEEFVGFRDDVPMETLSSEESCDSFDSLESGKQQDVRSDDEEFVGFRDDVPMETLSSEESCDSFDSLESGKQQDVRSDDEEFVGFRDDVPMETLSSEESCDSFDSLESGKQQDVRSDDEEFVGFRDDVPMETLSSEESCDSFDSLESGKQQDVRSDDEEFVGFRDDVPMETLSSEESCDSFDSLESGKQQDVRSDDEEFVGFRDDVPMETLSSEESCDSFDSLESGKQQDVRSDDEEFVGFRDDVPMETLSSEE
HUMAN26084	HUMAN26084_154to224	0.996154	0.898477640383	MFPHEVNHFFSGSTITDSSSGVFDSISSRKRSSISKQNLFQTGSNVSFSCGGETRVPLWLQSSEDMEKCSKMFPHEVNHFFSGSTITDSSSGVFDSISSRKRSSISKQNLFQTGSNVSFSCGGETRVPLWLQSSEDMEKCSKMFPHEVNHFFSGSTITDSSSGVFDSISSRKRSSISKQNLFQTGSNVSFSCGGETRVPLWLQSSEDMEKCSKMFPHEVNHFFSGSTITDSSSGVFDSISSRKRSSISKQNLFQTG
HUMAN26326	HUMAN26326_399to432	1.00756	0.908768953962	LEGEIIDFYKMKAASEALQTQLSTDTKKDKHRKKLEGEIIDFYKMKAASEALQTQLSTDTKKDKHRKKLEGEIIDFYKMKAASEALQTQLSTDTKKDKHRKKLEGEIIDFYKMKAASEALQTQLSTDTKKDKHRKKLEGEIIDFYKMKAASEALQTQLSTDTKKDKHRKKLEGEIIDFYKMKAASEALQTQLSTDTKKDKHRKKLEGEIIDFYKMKAASEALQTQLSTDTKKDKHRKKLEGEIIDFYKMKAASEAL
HUMAN26907	HUMAN26907_572to611	1.04016	0.938164059333	IQKSSTVTSDDNDNEYTTELELSPFSTIRREMSTFASVGTIQKSSTVTSDDNDNEYTTELELSPFSTIRREMSTFASVGTIQKSSTVTSDDNDNEYTTELELSPFSTIRREMSTFASVGTIQKSSTVTSDDNDNEYTTELELSPFSTIRREMSTFASVGTIQKSSTVTSDDNDNEYTTELELSPFSTIRREMSTFASVGTIQKSSTVTSDDNDNEYTTELELSPFSTIRREMSTFASVGTIQKSSTVTSDDNDNEY
HUMAN27006	HUMAN27006_1921to1950	1.01512	0.915581230468	QDSLFASRTLFKSRRLQDSFASETNLDFRSQDSLFASRTLFKSRRLQDSFASETNLDFRSQDSLFASRTLFKSRRLQDSFASETNLDFRSQDSLFASRTLFKSRRLQDSFASETNLDFRSQDSLFASRTLFKSRRLQDSFASETNLDFRSQDSLFASRTLFKSRRLQDSFASETNLDFRSQDSLFASRTLFKSRRLQDSFASETNLDFRSQDSLFASRTLFKSRRLQDSFASETNLDFRSQDSLFASRTLFKSRRL
HUMAN27589	HUMAN27589_1to81	0.805033	0.726096928336	SSFSYEPYYSTSYKRRYVETPRVHISSVRSGYSTARSAYSSYSAPVSSSLSVRRSYSSSSGSLMPSLENLDLSQVAAISNSSFSYEPYYSTSYKRRYVETPRVHISSVRSGYSTARSAYSSYSAPVSSSLSVRRSYSSSSGSLMPSLENLDLSQVAAISNSSFSYEPYYSTSYKRRYVETPRVHISSVRSGYSTARSAYSSYSAPVSSSLSVRRSYSSSSGSLMPSLENLDLSQVAAISNSSFSYEPYYSTSYKRR
HUMAN27788	HUMAN27788_1to45	0.940539	0.848315940478	ASVPSIGCLLARNQYYRKSSVSSVSSLTSSDSVNFIDDDKPQQGASVPSIGCLLARNQYYRKSSVSSVSSLTSSDSVNFIDDDKPQQGASVPSIGCLLARNQYYRKSSVSSVSSLTSSDSVNFIDDDKPQQGASVPSIGCLLARNQYYRKSSVSSVSSLTSSDSVNFIDDDKPQQGASVPSIGCLLARNQYYRKSSVSSVSSLTSSDSVNFIDDDKPQQGASVPSIGCLLARNQYYRKSSVSSVSSLTSSDSVNFI
HUMAN28089	HUMAN28089_22to125	0.779859	0.70339093487	PVSILTSILDMSLHRQMGSDRDLQSSASSVSLPSVKKAPKKRRISIGSLFRRKKDNKRKSRELNGGVDGIASIESIHSEMCTDKNSIFSTNTSSDNGLTSISKQPVSILTSILDMSLHRQMGSDRDLQSSASSVSLPSVKKAPKKRRISIGSLFRRKKDNKRKSRELNGGVDGIASIESIHSEMCTDKNSIFSTNTSSDNGLTSISKQPVSILTSILDMSLHRQMGSDRDLQSSASSVSLPSVKKAPKKRRISIGS
HUMAN28488	HUMAN28488_217to260	0.80237	0.72369443911	EDEKGTACTSTRRRSTPRSLAGLTSGVFESIMVQVLRQEEQLRAEDEKGTACTSTRRRSTPRSLAGLTSGVFESIMVQVLRQEEQLRAEDEKGTACTSTRRRSTPRSLAGLTSGVFESIMVQVLRQEEQLRAEDEKGTACTSTRRRSTPRSLAGLTSGVFESIMVQVLRQEEQLRAEDEKGTACTSTRRRSTPRSLAGLTSGVFESIMVQVLRQEEQLRAEDEKGTACTSTRRRSTPRSLAGLTSGVFESIMVQVL
HUMAN29778	HUMAN29778_1to31	0.842083	0.759514102481	GCFFSKRRKADKESRPENEEERPKQYSWDQGCFFSKRRKADKESRPENEEERPKQYSWDQGCFFSKRRKADKESRPENEEERPKQYSWDQGCFFSKRRKADKESRPENEEERPKQYSWDQGCFFSKRRKADKESRPENEEERPKQYSWDQGCFFSKRRKADKESRPENEEERPKQYSWDQGCFFSKRRKADKESRPENEEERPKQYSWDQGCFFSKRRKADKESRPENEEERPKQYSWDQGCFFSKRRKADKESRP
HUMAN29779	HUMAN29779_1to38	1.05952	0.95562945551	KRHRPVSSSDSSDESPSTSFTSGSMYRIKSKIPNEHKKRHRPVSSSDSSDESPSTSFTSGSMYRIKSKIPNEHKKRHRPVSSSDSSDESPSTSFTSGSMYRIKSKIPNEHKKRHRPVSSSDSSDESPSTSFTSGSMYRIKSKIPNEHKKRHRPVSSSDSSDESPSTSFTSGSMYRIKSKIPNEHKKRHRPVSSSDSSDESPSTSFTSGSMYRIKSKIPNEHKKRHRPVSSSDSSDESPSTSFTSGSMYRIKSKIPN
HUMAN30219	HUMAN30219_522to554	0.832074	0.750486314698	SKRGSRASVSFQITSEVQSGRSPRLSFSSGSLTSKRGSRASVSFQITSEVQSGRSPRLSFSSGSLTSKRGSRASVSFQITSEVQSGRSPRLSFSSGSLTSKRGSRASVSFQITSEVQSGRSPRLSFSSGSLTSKRGSRASVSFQITSEVQSGRSPRLSFSSGSLTSKRGSRASVSFQITSEVQSGRSPRLSFSSGSLTSKRGSRASVSFQITSEVQSGRSPRLSFSSGSLTSKRGSRASVSFQITSEVQSGRSPRL
HUMAN30385	HUMAN30385_102to131	0.822498	0.74184887967	RPSDTANSSNQDALSSNTSLKLRKLESLRRRPSDTANSSNQDALSSNTSLKLRKLESLRRRPSDTANSSNQDALSSNTSLKLRKLESLRRRPSDTANSSNQDALSSNTSLKLRKLESLRRRPSDTANSSNQDALSSNTSLKLRKLESLRRRPSDTANSSNQDALSSNTSLKLRKLESLRRRPSDTANSSNQDALSSNTSLKLRKLESLRRRPSDTANSSNQDALSSNTSLKLRKLESLRRRPSDTANSSNQDALSS
