## Supplementary File 5 for "Discovering molecular features of intrinsically disordered regions by using evolution for contrastive learning": filter_178_idr_activations.txt

HUMAN00576	HUMAN00576_117to158	0.77876	0.716347676898	NKCQRCTNSEKKYGPPYSCEQCKQQCAFDRKDDRKKVDGKLNKCQRCTNSEKKYGPPYSCEQCKQQCAFDRKDDRKKVDGKLNKCQRCTNSEKKYGPPYSCEQCKQQCAFDRKDDRKKVDGKLNKCQRCTNSEKKYGPPYSCEQCKQQCAFDRKDDRKKVDGKLNKCQRCTNSEKKYGPPYSCEQCKQQCAFDRKDDRKKVDGKLNKCQRCTNSEKKYGPPYSCEQCKQQCAFDRKDDRKKVDGKLNKCQRCTNSE
HUMAN07818	HUMAN07818_6740to6795	0.877098	0.806804608208	NTCESVDLRTQRNATGSAVSCETQISEDFVDIQTDIESPADLDECSCLEVSESEENTCESVDLRTQRNATGSAVSCETQISEDFVDIQTDIESPADLDECSCLEVSESEENTCESVDLRTQRNATGSAVSCETQISEDFVDIQTDIESPADLDECSCLEVSESEENTCESVDLRTQRNATGSAVSCETQISEDFVDIQTDIESPADLDECSCLEVSESEENTCESVDLRTQRNATGSAVSCETQISEDFVDIQTDI
HUMAN09206	HUMAN09206_378to415	0.840515	0.77315428632	GEDKVRPACQHKQRRCSLASVEMSAVAPPPASNGNLLGEDKVRPACQHKQRRCSLASVEMSAVAPPPASNGNLLGEDKVRPACQHKQRRCSLASVEMSAVAPPPASNGNLLGEDKVRPACQHKQRRCSLASVEMSAVAPPPASNGNLLGEDKVRPACQHKQRRCSLASVEMSAVAPPPASNGNLLGEDKVRPACQHKQRRCSLASVEMSAVAPPPASNGNLLGEDKVRPACQHKQRRCSLASVEMSAVAPPPASNG
HUMAN21375	HUMAN21375_1447to1480	0.817329	0.751826066151	QLEMQAKEHDERIKQLQVELCEMKQKPEEIGEEQLEMQAKEHDERIKQLQVELCEMKQKPEEIGEEQLEMQAKEHDERIKQLQVELCEMKQKPEEIGEEQLEMQAKEHDERIKQLQVELCEMKQKPEEIGEEQLEMQAKEHDERIKQLQVELCEMKQKPEEIGEEQLEMQAKEHDERIKQLQVELCEMKQKPEEIGEEQLEMQAKEHDERIKQLQVELCEMKQKPEEIGEEQLEMQAKEHDERIKQLQVELCEMKQ
HUMAN00633	HUMAN00633_298to330	0.76477	0.703478942355	RERDEAGPAPPCMMHSRAMGRGKRQATAHCPNSRERDEAGPAPPCMMHSRAMGRGKRQATAHCPNSRERDEAGPAPPCMMHSRAMGRGKRQATAHCPNSRERDEAGPAPPCMMHSRAMGRGKRQATAHCPNSRERDEAGPAPPCMMHSRAMGRGKRQATAHCPNSRERDEAGPAPPCMMHSRAMGRGKRQATAHCPNSRERDEAGPAPPCMMHSRAMGRGKRQATAHCPNSRERDEAGPAPPCMMHSRAMGRGKRQ
HUMAN00712	HUMAN00712_1to32	1.08713	1.0	SCCDLAAAGQLGKASIMASDCEPALNQAEGRSCCDLAAAGQLGKASIMASDCEPALNQAEGRSCCDLAAAGQLGKASIMASDCEPALNQAEGRSCCDLAAAGQLGKASIMASDCEPALNQAEGRSCCDLAAAGQLGKASIMASDCEPALNQAEGRSCCDLAAAGQLGKASIMASDCEPALNQAEGRSCCDLAAAGQLGKASIMASDCEPALNQAEGRSCCDLAAAGQLGKASIMASDCEPALNQAEGRSCCDLAAA
HUMAN01108	HUMAN01108_1to31	0.850997	0.782795968229	QYLNIKEDCNAMAFCAKMRSSKKTEVNLEAQYLNIKEDCNAMAFCAKMRSSKKTEVNLEAQYLNIKEDCNAMAFCAKMRSSKKTEVNLEAQYLNIKEDCNAMAFCAKMRSSKKTEVNLEAQYLNIKEDCNAMAFCAKMRSSKKTEVNLEAQYLNIKEDCNAMAFCAKMRSSKKTEVNLEAQYLNIKEDCNAMAFCAKMRSSKKTEVNLEAQYLNIKEDCNAMAFCAKMRSSKKTEVNLEAQYLNIKEDCNAMAFCA
HUMAN01329	HUMAN01329_150to192	0.8029	0.738553525113	ETLVEDEEDLYDCVYGEDEGGEVYEDLMKAEEAHQPKCPENDIETLVEDEEDLYDCVYGEDEGGEVYEDLMKAEEAHQPKCPENDIETLVEDEEDLYDCVYGEDEGGEVYEDLMKAEEAHQPKCPENDIETLVEDEEDLYDCVYGEDEGGEVYEDLMKAEEAHQPKCPENDIETLVEDEEDLYDCVYGEDEGGEVYEDLMKAEEAHQPKCPENDIETLVEDEEDLYDCVYGEDEGGEVYEDLMKAEEAHQPKCPEN
HUMAN01690	HUMAN01690_1to104	0.791595	0.728154836242	SCQQNQQQCQPPPKCPPKCPPKCPPKCRPQCPAPCPPPVSSCCGPSSGGCCGSSSGGCCSSGGGGCCLSHHRPRLFHRHRHQSPDCCECEPSGGSGCCHSSGDSCQQNQQQCQPPPKCPPKCPPKCPPKCRPQCPAPCPPPVSSCCGPSSGGCCGSSSGGCCSSGGGGCCLSHHRPRLFHRHRHQSPDCCECEPSGGSGCCHSSGDSCQQNQQQCQPPPKCPPKCPPKCPPKCRPQCPAPCPPPVSSCCGPSSGGC
HUMAN01692	HUMAN01692_1to224	0.781445	0.71881799671	CDQQKQPQFPPSCVKGSGLGAGQGSNGASVKCPVPCQTQTVCVTGPAPCPTQTYVKYQVPCQTQTYVKCPAPCQRTYVKYPTPCQTYVKCPAPCQTTYVKCPTPCQTYVKCPAPCQMTYIKSPAPCQTQTCYVQGASPCQSYYVQAPASGSTSQYCVTDPCSAPCSTSYCCLAPRTFGVSPLRRWIQRPQNCNTGSSGCCENSGSSGCCGSGGCGCSCGCGSSCDQQKQPQFPPSCVKGSGLGAGQGSNGASVKCP
HUMAN01694	HUMAN01694_1to117	0.806451	0.741819889254	SCQQSQQQCQPPPKCTPKCPPKCPTPKCPPKCPPKCPPVSSCCSVSSGGCCGSSSGGCCSSGGGGCCSSGGGGCCLSHHRRRRSHRHRPQSSDCCSQPSAGSSCCGGGSGQHSGGCSCQQSQQQCQPPPKCTPKCPPKCPTPKCPPKCPPKCPPVSSCCSVSSGGCCGSSSGGCCSSGGGGCCSSGGGGCCLSHHRRRRSHRHRPQSSDCCSQPSAGSSCCGGGSGQHSGGCSCQQSQQQCQPPPKCTPKCPPKCP
HUMAN01695	HUMAN01695_1to117	0.776645	0.71440216846	SCQQSQQQCQPPPKCTPKCPPKCPTPKCPPKCPPKCPPVSSCCSVSSGGCCGSSSGGSCGSSSGGCCSSGGGGCCLSHHRHHRSHRHRPQSSDCCSQPSGGSSCCGGGSGQHSGGCSCQQSQQQCQPPPKCTPKCPPKCPTPKCPPKCPPKCPPVSSCCSVSSGGCCGSSSGGSCGSSSGGCCSSGGGGCCLSHHRHHRSHRHRPQSSDCCSQPSGGSSCCGGGSGQHSGGCSCQQSQQQCQPPPKCTPKCPPKCP
HUMAN01696	HUMAN01696_1to114	0.842328	0.774821763158	SCQQSQQQCQPPPKCTPKCTPKCPAPKCPPKCPPVSSCCSVSSGGCCGSSSGGGCGSNSGGCCSSGGGGCCLSHHRRHRSHRRRPQSSDCCSQPSGGSSCCGGGSSQHSGGCCSCQQSQQQCQPPPKCTPKCTPKCPAPKCPPKCPPVSSCCSVSSGGCCGSSSGGGCGSNSGGCCSSGGGGCCLSHHRRHRSHRRRPQSSDCCSQPSGGSSCCGGGSSQHSGGCCSCQQSQQQCQPPPKCTPKCTPKCPAPKCPP
HUMAN01697	HUMAN01697_1to118	0.785431	0.722484164919	SCQQSQQQCQPPPKCTPKCPPKCPTPKCPPKCPPKCPPVSSCCSVSSGGCCGSSSGGSCGSSSGGCCSSGGGGCCLSHHRRRRSHCHRPQSSGCCSQPSGGSSCCGGGSGQHSGGCCSCQQSQQQCQPPPKCTPKCPPKCPTPKCPPKCPPKCPPVSSCCSVSSGGCCGSSSGGSCGSSSGGCCSSGGGGCCLSHHRRRRSHCHRPQSSGCCSQPSGGSSCCGGGSGQHSGGCCSCQQSQQQCQPPPKCTPKCPPK
HUMAN01698	HUMAN01698_1to118	0.763699	0.702493851888	SCQQNQQQCQPPPKCIPKCPPKCLTPRCPPKCPPKCPPVSSCCSVSSGGCCGSSSGGSCGSSSGGCCSSGGGGCCLSHHRRRRSHCHRPQSSGCCSQPSGGSSCCGGGSGQHSGGCCSCQQNQQQCQPPPKCIPKCPPKCLTPRCPPKCPPKCPPVSSCCSVSSGGCCGSSSGGSCGSSSGGCCSSGGGGCCLSHHRRRRSHCHRPQSSGCCSQPSGGSSCCGGGSGQHSGGCCSCQQNQQQCQPPPKCIPKCPPK
HUMAN01703	HUMAN01703_1to108	0.921347	0.847507425598	SQQKQKQCAPPQQCCPPPQQRCPPPQQCCPPPQQCCPPPQQCCPPPQQCCPPPQQCCPPPQQCCPPPQQYCPPPQQTKQPCQPPPKCQEPCAPKCPPPQQCQTSKQKSQQKQKQCAPPQQCCPPPQQRCPPPQQCCPPPQQCCPPPQQCCPPPQQCCPPPQQCCPPPQQCCPPPQQYCPPPQQTKQPCQPPPKCQEPCAPKCPPPQQCQTSKQKSQQKQKQCAPPQQCCPPPQQRCPPPQQCCPPPQQCCPPPQQC
HUMAN02029	HUMAN02029_247to279	0.804228	0.739774703938	SANSTDPVKAAQFEPPGRQMIAIRKRQLEETNNSANSTDPVKAAQFEPPGRQMIAIRKRQLEETNNSANSTDPVKAAQFEPPGRQMIAIRKRQLEETNNSANSTDPVKAAQFEPPGRQMIAIRKRQLEETNNSANSTDPVKAAQFEPPGRQMIAIRKRQLEETNNSANSTDPVKAAQFEPPGRQMIAIRKRQLEETNNSANSTDPVKAAQFEPPGRQMIAIRKRQLEETNNSANSTDPVKAAQFEPPGRQMIAIRK
HUMAN02997	HUMAN02997_40to69	0.772868	0.710928500536	AVYEPSLMTMCQDSNQNDERSKSLLLSGQEAVYEPSLMTMCQDSNQNDERSKSLLLSGQEAVYEPSLMTMCQDSNQNDERSKSLLLSGQEAVYEPSLMTMCQDSNQNDERSKSLLLSGQEAVYEPSLMTMCQDSNQNDERSKSLLLSGQEAVYEPSLMTMCQDSNQNDERSKSLLLSGQEAVYEPSLMTMCQDSNQNDERSKSLLLSGQEAVYEPSLMTMCQDSNQNDERSKSLLLSGQEAVYEPSLMTMCQDSNQ
HUMAN03484	HUMAN03484_143to174	0.820026	0.754306803238	EDSGCDSVTDTEPEDEKVVSYSKQQNLPTVTSEDSGCDSVTDTEPEDEKVVSYSKQQNLPTVTSEDSGCDSVTDTEPEDEKVVSYSKQQNLPTVTSEDSGCDSVTDTEPEDEKVVSYSKQQNLPTVTSEDSGCDSVTDTEPEDEKVVSYSKQQNLPTVTSEDSGCDSVTDTEPEDEKVVSYSKQQNLPTVTSEDSGCDSVTDTEPEDEKVVSYSKQQNLPTVTSEDSGCDSVTDTEPEDEKVVSYSKQQNLPTVTS
HUMAN03682	HUMAN03682_189to220	0.880087	0.809554056175	SCPALGRPLREDPKTPLTCGCAQRPSIPCSGKSCPALGRPLREDPKTPLTCGCAQRPSIPCSGKSCPALGRPLREDPKTPLTCGCAQRPSIPCSGKSCPALGRPLREDPKTPLTCGCAQRPSIPCSGKSCPALGRPLREDPKTPLTCGCAQRPSIPCSGKSCPALGRPLREDPKTPLTCGCAQRPSIPCSGKSCPALGRPLREDPKTPLTCGCAQRPSIPCSGKSCPALGRPLREDPKTPLTCGCAQRPSIPCSGK
HUMAN03697	HUMAN03697_339to369	0.779459	0.716990916245	GFTRGDQSRKRAGDELAYNSSSACASSRGYRGFTRGDQSRKRAGDELAYNSSSACASSRGYRGFTRGDQSRKRAGDELAYNSSSACASSRGYRGFTRGDQSRKRAGDELAYNSSSACASSRGYRGFTRGDQSRKRAGDELAYNSSSACASSRGYRGFTRGDQSRKRAGDELAYNSSSACASSRGYRGFTRGDQSRKRAGDELAYNSSSACASSRGYRGFTRGDQSRKRAGDELAYNSSSACASSRGYRGFTRGDQS
HUMAN03872	HUMAN03872_171to207	0.819464	0.753789503268	VENTKASEEEEDPTFCEVCGRSDREDRLLLCDGCDAGVENTKASEEEEDPTFCEVCGRSDREDRLLLCDGCDAGVENTKASEEEEDPTFCEVCGRSDREDRLLLCDGCDAGVENTKASEEEEDPTFCEVCGRSDREDRLLLCDGCDAGVENTKASEEEEDPTFCEVCGRSDREDRLLLCDGCDAGVENTKASEEEEDPTFCEVCGRSDREDRLLLCDGCDAGVENTKASEEEEDPTFCEVCGRSDREDRLLLCDGC
HUMAN04289	HUMAN04289_823to871	0.874441	0.804360770207	SGSVSVSISSQGGCLEQDFYYDCGMYSHLQGNLTVCDCCESFLLTKPVSSGSVSVSISSQGGCLEQDFYYDCGMYSHLQGNLTVCDCCESFLLTKPVSSGSVSVSISSQGGCLEQDFYYDCGMYSHLQGNLTVCDCCESFLLTKPVSSGSVSVSISSQGGCLEQDFYYDCGMYSHLQGNLTVCDCCESFLLTKPVSSGSVSVSISSQGGCLEQDFYYDCGMYSHLQGNLTVCDCCESFLLTKPVSSGSVSVSISSQ
HUMAN04877	HUMAN04877_1to30	0.804146	0.739699370588	SEEIITPVYCTGVSAQVQKQRARELGLGRSEEIITPVYCTGVSAQVQKQRARELGLGRSEEIITPVYCTGVSAQVQKQRARELGLGRSEEIITPVYCTGVSAQVQKQRARELGLGRSEEIITPVYCTGVSAQVQKQRARELGLGRSEEIITPVYCTGVSAQVQKQRARELGLGRSEEIITPVYCTGVSAQVQKQRARELGLGRSEEIITPVYCTGVSAQVQKQRARELGLGRSEEIITPVYCTGVSAQVQKQRARE
HUMAN05947	HUMAN05947_133to173	0.76467	0.703387708953	EAMKDELCRQMAGLPPRRLRRSNYFRLPPCENVDLQRPNGLEAMKDELCRQMAGLPPRRLRRSNYFRLPPCENVDLQRPNGLEAMKDELCRQMAGLPPRRLRRSNYFRLPPCENVDLQRPNGLEAMKDELCRQMAGLPPRRLRRSNYFRLPPCENVDLQRPNGLEAMKDELCRQMAGLPPRRLRRSNYFRLPPCENVDLQRPNGLEAMKDELCRQMAGLPPRRLRRSNYFRLPPCENVDLQRPNGLEAMKDELCRQ
HUMAN06426	HUMAN06426_1to34	0.764899	0.703597808951	PAAGSNEPDGVLSYQRPDEEAVVDQGGTSTILNPAAGSNEPDGVLSYQRPDEEAVVDQGGTSTILNPAAGSNEPDGVLSYQRPDEEAVVDQGGTSTILNPAAGSNEPDGVLSYQRPDEEAVVDQGGTSTILNPAAGSNEPDGVLSYQRPDEEAVVDQGGTSTILNPAAGSNEPDGVLSYQRPDEEAVVDQGGTSTILNPAAGSNEPDGVLSYQRPDEEAVVDQGGTSTILNPAAGSNEPDGVLSYQRPDEEAVVDQ
HUMAN07043	HUMAN07043_1to32	0.770929	0.709144679179	KMDVSVRAAGCSDDLSSGEADVDPKLLELTAKMDVSVRAAGCSDDLSSGEADVDPKLLELTAKMDVSVRAAGCSDDLSSGEADVDPKLLELTAKMDVSVRAAGCSDDLSSGEADVDPKLLELTAKMDVSVRAAGCSDDLSSGEADVDPKLLELTAKMDVSVRAAGCSDDLSSGEADVDPKLLELTAKMDVSVRAAGCSDDLSSGEADVDPKLLELTAKMDVSVRAAGCSDDLSSGEADVDPKLLELTAKMDVSVRA
HUMAN08121	HUMAN08121_317to347	0.90426	0.831789785521	AVLRSRLSSNKDHQGRACSSPPCVYSVKLQCAVLRSRLSSNKDHQGRACSSPPCVYSVKLQCAVLRSRLSSNKDHQGRACSSPPCVYSVKLQCAVLRSRLSSNKDHQGRACSSPPCVYSVKLQCAVLRSRLSSNKDHQGRACSSPPCVYSVKLQCAVLRSRLSSNKDHQGRACSSPPCVYSVKLQCAVLRSRLSSNKDHQGRACSSPPCVYSVKLQCAVLRSRLSSNKDHQGRACSSPPCVYSVKLQCAVLRSRLS
HUMAN08327	HUMAN08327_345to391	0.779394	0.716930825014	NAAEEPVDYYATALKSRAYSVEDFQPENLESGGVFRNGTCTSRITTLNAAEEPVDYYATALKSRAYSVEDFQPENLESGGVFRNGTCTSRITTLNAAEEPVDYYATALKSRAYSVEDFQPENLESGGVFRNGTCTSRITTLNAAEEPVDYYATALKSRAYSVEDFQPENLESGGVFRNGTCTSRITTLNAAEEPVDYYATALKSRAYSVEDFQPENLESGGVFRNGTCTSRITTLNAAEEPVDYYATALKSRAYSV
HUMAN08505	HUMAN08505_218to261	0.837591	0.770463887857	GSRRERCGYRLVRRQRSADEQLHCAGKAKRSGGHAPRVRELLLDGSRRERCGYRLVRRQRSADEQLHCAGKAKRSGGHAPRVRELLLDGSRRERCGYRLVRRQRSADEQLHCAGKAKRSGGHAPRVRELLLDGSRRERCGYRLVRRQRSADEQLHCAGKAKRSGGHAPRVRELLLDGSRRERCGYRLVRRQRSADEQLHCAGKAKRSGGHAPRVRELLLDGSRRERCGYRLVRRQRSADEQLHCAGKAKRSGGHAP
HUMAN08585	HUMAN08585_313to349	0.795724	0.73195231695	PKDKTKMIYTAATTEETIPGALGNGTYKGEDCSPCTAPKDKTKMIYTAATTEETIPGALGNGTYKGEDCSPCTAPKDKTKMIYTAATTEETIPGALGNGTYKGEDCSPCTAPKDKTKMIYTAATTEETIPGALGNGTYKGEDCSPCTAPKDKTKMIYTAATTEETIPGALGNGTYKGEDCSPCTAPKDKTKMIYTAATTEETIPGALGNGTYKGEDCSPCTAPKDKTKMIYTAATTEETIPGALGNGTYKGEDCSP
HUMAN09179	HUMAN09179_1355to1384	0.774748	0.712657658611	YNEEKDEDHCSSPGGTPASKSRLCSHRRALYNEEKDEDHCSSPGGTPASKSRLCSHRRALYNEEKDEDHCSSPGGTPASKSRLCSHRRALYNEEKDEDHCSSPGGTPASKSRLCSHRRALYNEEKDEDHCSSPGGTPASKSRLCSHRRALYNEEKDEDHCSSPGGTPASKSRLCSHRRALYNEEKDEDHCSSPGGTPASKSRLCSHRRALYNEEKDEDHCSSPGGTPASKSRLCSHRRALYNEEKDEDHCSSPGGT
HUMAN09268	HUMAN09268_1153to1185	0.818766	0.75314752496	EAKDKPERACECPPELCEQDPLIAKADAQESRLEAKDKPERACECPPELCEQDPLIAKADAQESRLEAKDKPERACECPPELCEQDPLIAKADAQESRLEAKDKPERACECPPELCEQDPLIAKADAQESRLEAKDKPERACECPPELCEQDPLIAKADAQESRLEAKDKPERACECPPELCEQDPLIAKADAQESRLEAKDKPERACECPPELCEQDPLIAKADAQESRLEAKDKPERACECPPELCEQDPLIAK
HUMAN10024	HUMAN10024_1052to1083	0.7979	0.73395396902	LDAAIEYKNEAITCRQRVLRASASLLSQCEMNLDAAIEYKNEAITCRQRVLRASASLLSQCEMNLDAAIEYKNEAITCRQRVLRASASLLSQCEMNLDAAIEYKNEAITCRQRVLRASASLLSQCEMNLDAAIEYKNEAITCRQRVLRASASLLSQCEMNLDAAIEYKNEAITCRQRVLRASASLLSQCEMNLDAAIEYKNEAITCRQRVLRASASLLSQCEMNLDAAIEYKNEAITCRQRVLRASASLLSQCEMN
HUMAN10168	HUMAN10168_18to51	1.05286	0.968477872665	AGQRQCSICEAPRHKPDLNHILRLSVEEQKWPCAAGQRQCSICEAPRHKPDLNHILRLSVEEQKWPCAAGQRQCSICEAPRHKPDLNHILRLSVEEQKWPCAAGQRQCSICEAPRHKPDLNHILRLSVEEQKWPCAAGQRQCSICEAPRHKPDLNHILRLSVEEQKWPCAAGQRQCSICEAPRHKPDLNHILRLSVEEQKWPCAAGQRQCSICEAPRHKPDLNHILRLSVEEQKWPCAAGQRQCSICEAPRHKPDL
HUMAN10168	HUMAN10168_431to463	1.05531	0.970734583501	HCAACHTPQLLVAQRRGAAPLRRRESMHVEQRRHCAACHTPQLLVAQRRGAAPLRRRESMHVEQRRHCAACHTPQLLVAQRRGAAPLRRRESMHVEQRRHCAACHTPQLLVAQRRGAAPLRRRESMHVEQRRHCAACHTPQLLVAQRRGAAPLRRRESMHVEQRRHCAACHTPQLLVAQRRGAAPLRRRESMHVEQRRHCAACHTPQLLVAQRRGAAPLRRRESMHVEQRRHCAACHTPQLLVAQRRGAAPLRRRE
HUMAN10531	HUMAN10531_547to588	0.848975	0.780936100761	AVQMLKREGQTAEVPNLWSVDGEVTVAEQKPGEIAEELASSYAVQMLKREGQTAEVPNLWSVDGEVTVAEQKPGEIAEELASSYAVQMLKREGQTAEVPNLWSVDGEVTVAEQKPGEIAEELASSYAVQMLKREGQTAEVPNLWSVDGEVTVAEQKPGEIAEELASSYAVQMLKREGQTAEVPNLWSVDGEVTVAEQKPGEIAEELASSYAVQMLKREGQTAEVPNLWSVDGEVTVAEQKPGEIAEELASSYAVQM
HUMAN10765	HUMAN10765_1to31	0.776571	0.714334510997	GGCAGSRRRFSDSEGEETVPEPRLPLLDHQGGCAGSRRRFSDSEGEETVPEPRLPLLDHQGGCAGSRRRFSDSEGEETVPEPRLPLLDHQGGCAGSRRRFSDSEGEETVPEPRLPLLDHQGGCAGSRRRFSDSEGEETVPEPRLPLLDHQGGCAGSRRRFSDSEGEETVPEPRLPLLDHQGGCAGSRRRFSDSEGEETVPEPRLPLLDHQGGCAGSRRRFSDSEGEETVPEPRLPLLDHQGGCAGSRRRFSDSEGE
HUMAN11518	HUMAN11518_317to347	0.844427	0.776752139133	CERTKRSPTTRGDAGEEEEKREKWCHMTQEECERTKRSPTTRGDAGEEEEKREKWCHMTQEECERTKRSPTTRGDAGEEEEKREKWCHMTQEECERTKRSPTTRGDAGEEEEKREKWCHMTQEECERTKRSPTTRGDAGEEEEKREKWCHMTQEECERTKRSPTTRGDAGEEEEKREKWCHMTQEECERTKRSPTTRGDAGEEEEKREKWCHMTQEECERTKRSPTTRGDAGEEEEKREKWCHMTQEECERTKRSP
HUMAN11532	HUMAN11532_121to167	0.864108	0.794855993229	KLGVATAGCVNEVTEMECGRSEIDELIKEPSVDDYMGMIKRSPSPPEKLGVATAGCVNEVTEMECGRSEIDELIKEPSVDDYMGMIKRSPSPPEKLGVATAGCVNEVTEMECGRSEIDELIKEPSVDDYMGMIKRSPSPPEKLGVATAGCVNEVTEMECGRSEIDELIKEPSVDDYMGMIKRSPSPPEKLGVATAGCVNEVTEMECGRSEIDELIKEPSVDDYMGMIKRSPSPPEKLGVATAGCVNEVTEMECGRS
HUMAN11694	HUMAN11694_36to81	0.797505	0.733590954384	KRQPRLLEPGSLGGIPSPAKSEEQKMIEKAMESCAFKAALACVGGFKRQPRLLEPGSLGGIPSPAKSEEQKMIEKAMESCAFKAALACVGGFKRQPRLLEPGSLGGIPSPAKSEEQKMIEKAMESCAFKAALACVGGFKRQPRLLEPGSLGGIPSPAKSEEQKMIEKAMESCAFKAALACVGGFKRQPRLLEPGSLGGIPSPAKSEEQKMIEKAMESCAFKAALACVGGFKRQPRLLEPGSLGGIPSPAKSEEQKM
HUMAN12399	HUMAN12399_272to310	0.797851	0.733908626458	CCEKWELMERVTRLYKDQKGLQHLVSGAEDQNGGAVPSGCCEKWELMERVTRLYKDQKGLQHLVSGAEDQNGGAVPSGCCEKWELMERVTRLYKDQKGLQHLVSGAEDQNGGAVPSGCCEKWELMERVTRLYKDQKGLQHLVSGAEDQNGGAVPSGCCEKWELMERVTRLYKDQKGLQHLVSGAEDQNGGAVPSGCCEKWELMERVTRLYKDQKGLQHLVSGAEDQNGGAVPSGCCEKWELMERVTRLYKDQKGLQ
HUMAN12591	HUMAN12591_398to431	0.863167	0.793990262808	SRLSCSPCSTTCTSSNTCEPCSAYVICTVENCCLSRLSCSPCSTTCTSSNTCEPCSAYVICTVENCCLSRLSCSPCSTTCTSSNTCEPCSAYVICTVENCCLSRLSCSPCSTTCTSSNTCEPCSAYVICTVENCCLSRLSCSPCSTTCTSSNTCEPCSAYVICTVENCCLSRLSCSPCSTTCTSSNTCEPCSAYVICTVENCCLSRLSCSPCSTTCTSSNTCEPCSAYVICTVENCCLSRLSCSPCSTTCTSSNTC
HUMAN12595	HUMAN12595_1to160	1.05934	0.974440172874	TCCQTSFCGYPSFSISGTCGSSCCQPSCCETSCCQPRSCQTSFCGFPSFSTSGTCSSSCCQPSCCETSCCQPSCCETSCCQPSCCQISSCGTGCGIGGGISYGQEGSSGAVSTRIRWCRPDSRVEGTYLPPCCVVSCTPPSCCQLHHAQASCCRPSYCGTCCQTSFCGYPSFSISGTCGSSCCQPSCCETSCCQPRSCQTSFCGFPSFSTSGTCSSSCCQPSCCETSCCQPSCCETSCCQPSCCQISSCGTGCGIG
HUMAN12596	HUMAN12596_1to121	0.896963	0.825077770444	ASCSTSGTCGSSCCQPSCCETSCCQPSCCQTSSCGTGCGIGGGIGYGQEGSGGSVSTRIRWCHPDCHVEGTCLPPCYLVSCTPPSCCQLHHAEASCCRPSYCGQSCCRPACCCHCCEPTCASCSTSGTCGSSCCQPSCCETSCCQPSCCQTSSCGTGCGIGGGIGYGQEGSGGSVSTRIRWCHPDCHVEGTCLPPCYLVSCTPPSCCQLHHAEASCCRPSYCGQSCCRPACCCHCCEPTCASCSTSGTCGSSCCQP
HUMAN12598	HUMAN12598_1to176	1.01541	0.934036166807	ACCQTSFCGFPSCSTSGTCGSSCCQPSCCETSSCQPRCCETSCCQPSCCQTSFCGFPSFSTGGTCDSSCCQPSCCETSCCQPSCYQTSSCGTGCGIGGGIGYGQEGSSGAVSTRIRWCRPDCRVEGTCLPPCCVVSCTPPSCCQLHHAEASCCRPSYCGQSCCRPVCCCYCSEPTACCQTSFCGFPSCSTSGTCGSSCCQPSCCETSSCQPRCCETSCCQPSCCQTSFCGFPSFSTGGTCDSSCCQPSCCETSCCQ
HUMAN12603	HUMAN12603_1to128	0.800914	0.736726938098	TGSCCGSTLSSLSYGGGCCQPCCCRDPCCCRPVTCQTTVCRPVTCVPRCTRPICEPCRRPVCCDPCSLQEGCCRPITCCPSSCTAVVCRPCCWATTCCQPVSVQSPCCRPPCGQPTPCSTTCRTSSCTGSCCGSTLSSLSYGGGCCQPCCCRDPCCCRPVTCQTTVCRPVTCVPRCTRPICEPCRRPVCCDPCSLQEGCCRPITCCPSSCTAVVCRPCCWATTCCQPVSVQSPCCRPPCGQPTPCSTTCRTSSCTG
HUMAN12604	HUMAN12604_1to128	0.800914	0.736726938098	TGSCCGSTLSSLSYGGGCCQPCCCRDPCCCRPVTCQTTVCRPVTCVPRCTRPICEPCRRPVCCDPCSLQEGCCRPITCCPSSCTAVVCRPCCWATTCCQPVSVQSPCCRPPCGQPTPCSTTCRTSSCTGSCCGSTLSSLSYGGGCCQPCCCRDPCCCRPVTCQTTVCRPVTCVPRCTRPICEPCRRPVCCDPCSLQEGCCRPITCCPSSCTAVVCRPCCWATTCCQPVSVQSPCCRPPCGQPTPCSTTCRTSSCTG
HUMAN12607	HUMAN12607_1to180	0.837914	0.77076171228	VNSCCGSVCSDQGCGQDLCQETCCCPSCCQTTCCRTTCYRPSYSVSCCCRPQCCQSVCCQPTCCRPSCCVSSCCKPQCCQSVCCQPTCCHPSCCISSCCRPSCCVSSCCKPQCCQSVCCQPNCCRPSCSISSCCRPSCCESSCCRPCCCLRPVCGRVSCHTTCYRPACVISTCPRPVCCVNSCCGSVCSDQGCGQDLCQETCCCPSCCQTTCCRTTCYRPSYSVSCCCRPQCCQSVCCQPTCCRPSCCVSSCCKPQ
HUMAN12610	HUMAN12610_1to193	0.875469	0.805306603993	VNSCCGSVCSHQGCGRDLCQETCCRPSCCETTCCRTTYCRPSCCVSSCCRPQCCQSVCCQPTCCRPRCCISSCCRPSCCVSSCCKPQCCQSMCCQPTCCRPRCCISSCCRPSCCVSSCCRPQCCQSVCCQPTCCHPSCSISSCCRPSCCESSCCRPCCCLRPVCGRVSCHTTCYRPTCVISSCPRPLCCASSVNSCCGSVCSHQGCGRDLCQETCCRPSCCETTCCRTTYCRPSCCVSSCCRPQCCQSVCCQPTCC
HUMAN12611	HUMAN12611_1to199	0.939708	0.864396899512	VNSCCGSVCSDQGCGLENCCRPSCCQTTCCRTTCCRPSCCVSSCCRPQCCQSVCCQPTCCRPSCCQTTCCRTTCCRPSCCVSSCCRPQCCQSVCCQPTCCRPSCCQTTCCRTTCCRPSCCVSSCCRPQCCQSVCCQPTCCRPSCCISSSCCPSCCESSCCRPCCCLRPVCGRVSCHTTCYRPTCVISTCPRPLCCASSVNSCCGSVCSDQGCGLENCCRPSCCQTTCCRTTCCRPSCCVSSCCRPQCCQSVCCQPT
HUMAN12612	HUMAN12612_1to204	0.855731	0.78715017007	VSSCCGSVCSDQGCGLETCCRPSCCQTTCCRTTCCRPSCCVSSCCRPQCCQSVCCQPTCCRPSCCPSCCQTTCCRTTCCRPSCCVSSCCRPQCCQSVCCQPTCCRPSCSISSCCRPSCCVSRCCRSQCCQSVCCQPTCCRPSCCISSCCRPSCCESSCCRPCCCRPCCCLRPVCGRVSCHTTCYRPTCVISTCPRPLCCASSCVSSCCGSVCSDQGCGLETCCRPSCCQTTCCRTTCCRPSCCVSSCCRPQCCQSV
HUMAN12616	HUMAN12616_1to136	0.926518	0.852264721173	VNSCCGSVCSDQGCGLENCCRPSCCQTTCCRTTCCRPSCCVSSCCRPQCCQSVCCQPTCCSPSCCQTTCCRTTCCRPSCCVSSCFRPQCCQSVYCQPTCCRPSCGQTTCCRTTCYRPSCCVSTCCRPTCSSGSCCVNSCCGSVCSDQGCGLENCCRPSCCQTTCCRTTCCRPSCCVSSCCRPQCCQSVCCQPTCCSPSCCQTTCCRTTCCRPSCCVSSCFRPQCCQSVYCQPTCCRPSCGQTTCCRTTCYRPSCCV
HUMAN12617	HUMAN12617_1to146	0.878927	0.808487272337	VNSCCGSVCSDQGCDQGLCQETCCRPSCCQTTCCCPSCVVSSCCRPSCSQTTCCQTTCCRPSCCHPVCCQTTCRPSCGVSSCCRPLCCQTTCHPSCGMSSCCRPLCCQTTCRPSCGVSSCCRPLCCQTTCCRATCCRPSCCGSSCVNSCCGSVCSDQGCDQGLCQETCCRPSCCQTTCCCPSCVVSSCCRPSCSQTTCCQTTCCRPSCCHPVCCQTTCRPSCGVSSCCRPLCCQTTCHPSCGMSSCCRPLCCQTTC
HUMAN12618	HUMAN12618_1to250	0.886882	0.815805134225	THCCSPCCQPTCCRTTCCRTTCWKPTTVTTCSSTPCCQPSCCVPSCCQPCCHPTCCQNTCCRTTCCQPTCVASCCQPSCCSTPCCQPTCCGSSCCGQTSCGSSCCQPICGSSCCQPCCHPTCYQTICFRTTCCQPTCCQPTCCRNTSCQPTCCGSSCCQPCCHPTCCQTICRSTCCQPSCVTRCCSTPCCQPTCGGSSCCSQTCNESSYCLPCCRPTCCQTTCYRTTCCRPSCCCSPCCVSSCCQPSCCTHCCSPC
HUMAN12619	HUMAN12619_1to174	0.922638	0.848695049831	THCCSPCCQPTCCRTTCCRTTCWKPTTVTTCSSTPCCQPACCVSSCCQPCCRPTCCQNTCCRTTCCQPTCVTSCCQPSCCSTPCCQPTCCGSSCCGQTSCGSSCGQSSSCAPVYCRRTCYYPTTVCLPGCLNQSCGSNCCQPCCRPACCETTCCRTTCFQPTCVSSCCQPSCCTHCCSPCCQPTCCRTTCCRTTCWKPTTVTTCSSTPCCQPACCVSSCCQPCCRPTCCQNTCCRTTCCQPTCVTSCCQPSCCSTP
HUMAN12620	HUMAN12620_1to157	0.907434	0.834710186462	THCCSPCCQPTCCRTTCWQPTTVTTCSSTPCCQPSCCVSSCCQPCCHPTCCQNTCCRTTCCQPICVTSCCQPSCCSTPCCQPTCCGSSCGQSSSCAPVYCRRTCYHPTSVCLPGCLNQSCGSNCCQPCCRPACCETTCCRTTCFQPTCVYSCCQPSTHCCSPCCQPTCCRTTCWQPTTVTTCSSTPCCQPSCCVSSCCQPCCHPTCCQNTCCRTTCCQPICVTSCCQPSCCSTPCCQPTCCGSSCGQSSSCAPVYC
HUMAN12622	HUMAN12622_1to153	0.913167	0.839983301656	THCCSPCCQPTCCRTTCCRTTCWKPTTVTTCSSTPCCQPSCCVSSCCQPCCRPTCCQNTCCQPTCVTSCCQPSCCSTPCCQPTCCGSSCDQSSSCAPVYCRRTCYYPTTVCLPGCLNQSCGSNCCQPCCRPACCETTCFQPTCVSSCCQPFCTHCCSPCCQPTCCRTTCCRTTCWKPTTVTTCSSTPCCQPSCCVSSCCQPCCRPTCCQNTCCQPTCVTSCCQPSCCSTPCCQPTCCGSSCDQSSSCAPVYCRRTC
HUMAN12624	HUMAN12624_1to152	0.871886	0.802011016653	THCCSPGCQPTCCRTTCCRTTCWQPTIVTTCSSTPCCQPSCCVSSCCQPYCHPTCCQNTCCRTTCCQPTCVTSCCQPSCCSTPCYQPICCGSSCCGQTSCGSSCGQSSSCAPVYCRRTCYHPTTVCLPGCLNQSCGSSCCQPCYCPACCVSTHCCSPGCQPTCCRTTCCRTTCWQPTIVTTCSSTPCCQPSCCVSSCCQPYCHPTCCQNTCCRTTCCQPTCVTSCCQPSCCSTPCYQPICCGSSCCGQTSCGSSCG
HUMAN12625	HUMAN12625_1to169	0.930448	0.855879296454	THCCSPCCQPTCCRTTCWKPTTVTTCSSTPCCQPSCCVSSCCQPCCHPTCCQNTCCRTTCCQPTCVTSCCQPSCCSTPCCQPICCGSSCCGQTSCGSSCCQPSSCAPIYCRRTCYHPTSVYLPGCLNQSCGSSCCQPCCRPACCETTCCRTTCFQPTCVTSCCQPACCTHCCSPCCQPTCCRTTCWKPTTVTTCSSTPCCQPSCCVSSCCQPCCHPTCCQNTCCRTTCCQPTCVTSCCQPSCCSTPCCQPICCGSS
HUMAN12626	HUMAN12626_1to340	0.783872	0.721050528501	ADGCCPGNTTAIPAVPTITTYPVKGGFRHALCLPSSCHSRMWQLVTCQESCQPSIGAPSGCDPASCQPTRLPATSCVGFVCQPMCSHAACYQSGTGQSPCLVSSCQPSCSESTCCQEKCCDASPCQQSFKPCQSALYMPVPCQPSTCVFSSCNTTCCVPSHCQPPHCQLVPSTCFIYQPVANCQAPCSTKNCCKPASCDTVISGQPTCDGPPSYNQSGCKSACCVTGLGTSPSSGSNCLPTSCQPSCESSFCKATL
HUMAN12627	HUMAN12627_1to517	0.800473	0.736321212632	SGSCSSRKCFSVPATSLCSTEVSCGGPICLPSSCQSQTWQLVTCQDSCGSSSCGPQCRQPSCPVSSCAQPLCCDPVICEPSCSVSSGCQPVCCEATTCEPSCSVSNCYQPVCFEATICEPSCSVSNCCTISYRPVSRPICRPICSGLLTYRQPYMTSISYRPACYRPCYSILRRPACVTSYSCRPVYFRPSCTESDSCKRDCKKSTSSQLDCVDTTPCKVDVSEEAPCQPTEAKPISPTTREAAAAQPAASKPANC
HUMAN12628	HUMAN12628_1to105	1.06314	0.977940377437	GCCPGDCFTCCTQEQNCCEECCCQPGCCGCCGSCCGCGGSGCGGSGCGGSCCGSSCCGSGCGGCGGCGGCGGGCCGSSCCGSSCCGSGCCGPVCCQPTPICDTKGCCPGDCFTCCTQEQNCCEECCCQPGCCGCCGSCCGCGGSGCGGSGCGGSCCGSSCCGSGCGGCGGCGGCGGGCCGSSCCGSSCCGSGCCGPVCCQPTPICDTKGCCPGDCFTCCTQEQNCCEECCCQPGCCGCCGSCCGCGGSGCGGSGCG
HUMAN12629	HUMAN12629_366to404	0.803227	0.738853871613	KLPSNPCATTNACDKSTGPCISNPCGLRARCGPCNTFGYKLPSNPCATTNACDKSTGPCISNPCGLRARCGPCNTFGYKLPSNPCATTNACDKSTGPCISNPCGLRARCGPCNTFGYKLPSNPCATTNACDKSTGPCISNPCGLRARCGPCNTFGYKLPSNPCATTNACDKSTGPCISNPCGLRARCGPCNTFGYKLPSNPCATTNACDKSTGPCISNPCGLRARCGPCNTFGYKLPSNPCATTNACDKSTGPCIS
HUMAN12630	HUMAN12630_366to404	0.85274	0.784399351409	KLPSNPCATTNACEKPIGSCVTNPCGPRSRCGPCNTFGYKLPSNPCATTNACEKPIGSCVTNPCGPRSRCGPCNTFGYKLPSNPCATTNACEKPIGSCVTNPCGPRSRCGPCNTFGYKLPSNPCATTNACEKPIGSCVTNPCGPRSRCGPCNTFGYKLPSNPCATTNACEKPIGSCVTNPCGPRSRCGPCNTFGYKLPSNPCATTNACEKPIGSCVTNPCGPRSRCGPCNTFGYKLPSNPCATTNACEKPIGSCVT
HUMAN12634	HUMAN12634_413to456	0.960526	0.883546922205	CKLPCNPCSTSPSCVTAPCAPRPSCGPCTTCGPTCGASTTGSRFCKLPCNPCSTSPSCVTAPCAPRPSCGPCTTCGPTCGASTTGSRFCKLPCNPCSTSPSCVTAPCAPRPSCGPCTTCGPTCGASTTGSRFCKLPCNPCSTSPSCVTAPCAPRPSCGPCTTCGPTCGASTTGSRFCKLPCNPCSTSPSCVTAPCAPRPSCGPCTTCGPTCGASTTGSRFCKLPCNPCSTSPSCVTAPCAPRPSCGPCTTCGPTCG
HUMAN13669	HUMAN13669_1960to2005	0.987139	0.908027080969	GMTPIRKCNDSLRHSPKVETTDCPVPPKRMRREATRQNRIITKTDVGMTPIRKCNDSLRHSPKVETTDCPVPPKRMRREATRQNRIITKTDVGMTPIRKCNDSLRHSPKVETTDCPVPPKRMRREATRQNRIITKTDVGMTPIRKCNDSLRHSPKVETTDCPVPPKRMRREATRQNRIITKTDVGMTPIRKCNDSLRHSPKVETTDCPVPPKRMRREATRQNRIITKTDVGMTPIRKCNDSLRHSPKVETTDCPVP
HUMAN14133	HUMAN14133_1to41	0.870881	0.801086401212	GTLSCDSTPRLATAPLGRRVTEGQIPETGLRKSCGTATLEGTLSCDSTPRLATAPLGRRVTEGQIPETGLRKSCGTATLEGTLSCDSTPRLATAPLGRRVTEGQIPETGLRKSCGTATLEGTLSCDSTPRLATAPLGRRVTEGQIPETGLRKSCGTATLEGTLSCDSTPRLATAPLGRRVTEGQIPETGLRKSCGTATLEGTLSCDSTPRLATAPLGRRVTEGQIPETGLRKSCGTATLEGTLSCDSTPRLATAPL
HUMAN14135	HUMAN14135_1to33	0.761869	0.700810474998	AAVEKRRQAVPPPAGFTDSGRQSVSRAAGAAEAAVEKRRQAVPPPAGFTDSGRQSVSRAAGAAEAAVEKRRQAVPPPAGFTDSGRQSVSRAAGAAEAAVEKRRQAVPPPAGFTDSGRQSVSRAAGAAEAAVEKRRQAVPPPAGFTDSGRQSVSRAAGAAEAAVEKRRQAVPPPAGFTDSGRQSVSRAAGAAEAAVEKRRQAVPPPAGFTDSGRQSVSRAAGAAEAAVEKRRQAVPPPAGFTDSGRQSVSRAAGAAE
HUMAN14294	HUMAN14294_1to33	0.991881	0.912389287663	VTCAHLGRRARLPAAQPSACPGTCFSQEERMAVTCAHLGRRARLPAAQPSACPGTCFSQEERMAVTCAHLGRRARLPAAQPSACPGTCFSQEERMAVTCAHLGRRARLPAAQPSACPGTCFSQEERMAVTCAHLGRRARLPAAQPSACPGTCFSQEERMAVTCAHLGRRARLPAAQPSACPGTCFSQEERMAVTCAHLGRRARLPAAQPSACPGTCFSQEERMAVTCAHLGRRARLPAAQPSACPGTCFSQEERMA
HUMAN14377	HUMAN14377_1to42	0.812278	0.747179961285	SEEEAAQIPRSSVWEQDQQNVVQRVVALPLVRATCTAVCDVSEEEAAQIPRSSVWEQDQQNVVQRVVALPLVRATCTAVCDVSEEEAAQIPRSSVWEQDQQNVVQRVVALPLVRATCTAVCDVSEEEAAQIPRSSVWEQDQQNVVQRVVALPLVRATCTAVCDVSEEEAAQIPRSSVWEQDQQNVVQRVVALPLVRATCTAVCDVSEEEAAQIPRSSVWEQDQQNVVQRVVALPLVRATCTAVCDVSEEEAAQIPR
HUMAN16439	HUMAN16439_57to88	0.761603	0.700566436613	EDEEAPSQQGFSVGVSEVTASKPCLSSQKVHPEDEEAPSQQGFSVGVSEVTASKPCLSSQKVHPEDEEAPSQQGFSVGVSEVTASKPCLSSQKVHPEDEEAPSQQGFSVGVSEVTASKPCLSSQKVHPEDEEAPSQQGFSVGVSEVTASKPCLSSQKVHPEDEEAPSQQGFSVGVSEVTASKPCLSSQKVHPEDEEAPSQQGFSVGVSEVTASKPCLSSQKVHPEDEEAPSQQGFSVGVSEVTASKPCLSSQKVHP
HUMAN17505	HUMAN17505_523to555	0.816248	0.750831600136	FTDVALPVLVDSDEEIMTRSEMAEKMFSSEKIMFTDVALPVLVDSDEEIMTRSEMAEKMFSSEKIMFTDVALPVLVDSDEEIMTRSEMAEKMFSSEKIMFTDVALPVLVDSDEEIMTRSEMAEKMFSSEKIMFTDVALPVLVDSDEEIMTRSEMAEKMFSSEKIMFTDVALPVLVDSDEEIMTRSEMAEKMFSSEKIMFTDVALPVLVDSDEEIMTRSEMAEKMFSSEKIMFTDVALPVLVDSDEEIMTRSEMAEK
HUMAN18524	HUMAN18524_1to39	0.914487	0.841197407699	GEIEGTYRVLQTAGMRLGAQTPVGVSTLEPGQTLLPRMGEIEGTYRVLQTAGMRLGAQTPVGVSTLEPGQTLLPRMGEIEGTYRVLQTAGMRLGAQTPVGVSTLEPGQTLLPRMGEIEGTYRVLQTAGMRLGAQTPVGVSTLEPGQTLLPRMGEIEGTYRVLQTAGMRLGAQTPVGVSTLEPGQTLLPRMGEIEGTYRVLQTAGMRLGAQTPVGVSTLEPGQTLLPRMGEIEGTYRVLQTAGMRLGAQTPVGVSTL
HUMAN19605	HUMAN19605_1to282	0.81589	0.750502304575	AASTMSVCSSACSDSWQVDACPESCCEPHCCALSCCAPAPCLTLVCTPVSRVSSPCCQAACEPSPCQSGCTSSCTPSCCQQSSCQPACCTSSPCQQACCVPVCCKPVCCLPTCSKDSSSCCQQSSCQPTCSEDSSSCCQQSSCHPACCTSSPCQQACCVPVRCKPVCCKPICCVPVCSGASTSCCQQSSCQPACCTTSCCRPSSSVSLLCRPVCRPACCMPVSSCCAPASSCQASCCRPASCVSLLCRPACSRPAC
HUMAN19606	HUMAN19606_1to254	0.844178	0.776523178383	AASTMSICSSACTNSWQVDDCPESCCELPCGTPSCCAPAPCLTLVCTPVSCVSSPCCQAACEPSACQSGCTSSCTPSCCQQSSCQPACCTSSPCQQACCVPVCCKPVCCVPVCCGASSCCQQSSCQPACCASSSCQQSCRVPVCCKAVCCVPTCSESSSSCCQQSSCQPACCTSSPCQQSCCVSVCCKPVCCKSICCVPVCSGASSPCCQQSSCQPACCTSSCCRPSSSVSLLCRPVCSRPASCSFSSGQKSSAAS
HUMAN19607	HUMAN19607_1to221	0.901588	0.829332021268	ATSTMSVCSSAYSDSWQVDACPESCCEPPCCATSCCAPAPCLTLVCTPVSCVSSPCCQAACEPSPCQSGCTSSCTPSCCQQSSCQPACCTSSPCQQACCVPVCCKPVCCVPVCCKPVCCKPICCVPVCSGASSSCCQQSSRQPACCTTSCCRPSSSVSLLCRPVCRSTCCVPIPSCCAPASTCQPSCCRPASCVSLLCRPTCSRLSSACCGLSSGQKSSCATSTMSVCSSAYSDSWQVDACPESCCEPPCCATSCC
HUMAN19612	HUMAN19612_1to369	0.908883	0.836043049446	AASTMSVCSSDLSYGSRVCLPGSCDSCSDSWQVDDCPESCCEPPCCAPAPCLSLVCTPVSYVSSPCCRVTCEPSPCQSGCTSSCTPSCCQQSSCQLACCASSPCQQACCVPVCCKTVCCKPVYCVPVCTCSDDSGSCCQPACCTSSQSQQGCCVPVCCKPVCCVPVCSGASTSCCQQSSCQPACCTTSCCRPSSSVSLLCRPVCRPACCVPVPSCCAPTSSCQASCCRPASCVSLLCRPACSRPACCGPTSTQKSS
HUMAN19614	HUMAN19614_1to258	0.800261	0.736126245097	ADACCTRTYVIAASTMSVCSSDVGHVSRVSSPSTCTGSSWQVDNCQESCCEPRSCASSCCTPSCCAPAPCLALVCAPVSCEPSPCQSGCTDSCTPSCCQQSSCQPACCTSSPCQQACCVPVCCKSNCCPVCCVSICSGASSPCCQQSSCQSACCTFSPCQQACCVPICCKPICCVPVCSGASSLCCQKSSCQPACCTTSCCRPSSSVSLLCRPVCRPACCVPVPSCCVPASSCQPSCCHPASCLSFLCRPACSRLA
HUMAN19615	HUMAN19615_1to292	0.850342	0.782193630395	AASTMSIRSSAYSDSWQVDDCPESCCEPPCCATSCCAPAPCLTLVCTPVSRVSSPCCQVTCEPSPCQSGCTSSCTPSCCQQSSCQPAYCTSSPCQQACCVPVCCKPVCCVPVCCGASSCCQQSSYQPAQSSCQPACCTSSPCQQSYCVPVCCKPVCCKPICCVPVCSGASSLCCQQSGCQPACCTTSCCRPSSSVSLLCRPVCRPACCVPVSSCCAPTSSRQPSYCRQASCVSLLCRPVCSRPACYSFSSGQKSSC
HUMAN19616	HUMAN19616_1to249	0.824184	0.758131314034	AASTMSICSSACTDSWRVVDCPESCCEPCCCAPAPSLTLVCTPVSCVSSPCCQTACEPSACQSGYTSSCTTPCYQQSSCQPDCCTSSPCQQACCVPVCCVPVCCVPVCNKPVCFVPTCSESSPSCCQQSSCQPTCCTSSPCQQACCVPVCSKSVCYVPVCSGASTSCCQQSSCQPACCTASCCRPSSSVSLLCHPVCKSTCCVPVPSCGASASSCQPSCCRTASCVSLLCRPVCSRPACYSLCSGQKSAASTMSIC
HUMAN19617	HUMAN19617_1to296	0.858681	0.789864089645	AASTMSVCSSAYSDSWQVDDCPESCCEPPCSAPSCCAPAPSLSLVCTPVSCVSSPCCQAACEPSACQSGCTSSCTPSCCQQSSCQPACCTSSPCQQACCVPVCCKTVCCKPVCCVPVCCGAASSCCRQCQQSSCQPACCTSSSYQQACCVPVCCKTVYCKPICCVPVCSRASSSRCQQPSCQPACCTTSCCRPSSSVSLLCHPVCRSTCCVPVSSCCAPTSSCQSSCCRPASCVSLLCRPASSRLACYSLCSGKKS
HUMAN19620	HUMAN19620_1to98	0.819203	0.753549741449	CHTSHSSGCPMACPGSPCCVPSTCYPPEGYGTSCCCSAPCVALLCRPLCGVSTCCQPACCVPSPCQVACCVPVSCKPVLCVASFCPTSGCCQPFCPTCHTSHSSGCPMACPGSPCCVPSTCYPPEGYGTSCCCSAPCVALLCRPLCGVSTCCQPACCVPSPCQVACCVPVSCKPVLCVASFCPTSGCCQPFCPTCHTSHSSGCPMACPGSPCCVPSTCYPPEGYGTSCCCSAPCVALLCRPLCGVSTCCQPACCVP
HUMAN19621	HUMAN19621_1to146	0.958388	0.881579756799	CHTSCSSGCQPACCAPSPCQPACCVPSSCQASCCVPVGCQSSVCVPVSFKPAVCLPVSCQSSVCVPMSFKSAVCVPVSCQSSVCVPVSCRPIVCAAPSCQSSLCVPVSCRPVVYAAPSCQSSGCCQPSCTSVLCRPISYSISSCCCHTSCSSGCQPACCAPSPCQPACCVPSSCQASCCVPVGCQSSVCVPVSFKPAVCLPVSCQSSVCVPMSFKSAVCVPVSCQSSVCVPVSCRPIVCAAPSCQSSLCVPVSCRP
HUMAN19622	HUMAN19622_1to95	0.973575	0.895549926328	CHTSCSSGCQPACCAPSPCQASCYIPVGCQSSVCVPVSFKPAVCVPVRCQSSVCVPVSCRPVVYAAPSCQSSGCCQPSCTSVLCRPISCSTPSCCHTSCSSGCQPACCAPSPCQASCYIPVGCQSSVCVPVSFKPAVCVPVRCQSSVCVPVSCRPVVYAAPSCQSSGCCQPSCTSVLCRPISCSTPSCCHTSCSSGCQPACCAPSPCQASCYIPVGCQSSVCVPVSFKPAVCVPVRCQSSVCVPVSCRPVVYAAPS
HUMAN19623	HUMAN19623_1to235	0.839154	0.771901471873	SVCSSDLSYGSRVCLPGSCDSCSDSWQVDDCPESCCEPPCCAPAPCLSLVCTPVSRVSSPCCRVTCEPSPCQSGCTSSCTPSCCQQSSCQPACCTSSPCQQACCVPVCCKTVCCKPVCCMPVCCGPSSSCCQQSSCQPACCISSPCQQSCCVPVCCKPICCVPVCSGASSLCCQQSSCQPACCTTSCCRPSSSVSLLCRPVCRPARRVPVPSCCVPTSSCQPSCGRLASCGSLLSVCSSDLSYGSRVCLPGSCDSC
HUMAN19707	HUMAN19707_534to573	0.786195	0.723187605153	REVLRLQRQLMLQQGNGGAWPEAGGQSATCEEVRRQMLALREVLRLQRQLMLQQGNGGAWPEAGGQSATCEEVRRQMLALREVLRLQRQLMLQQGNGGAWPEAGGQSATCEEVRRQMLALREVLRLQRQLMLQQGNGGAWPEAGGQSATCEEVRRQMLALREVLRLQRQLMLQQGNGGAWPEAGGQSATCEEVRRQMLALREVLRLQRQLMLQQGNGGAWPEAGGQSATCEEVRRQMLALREVLRLQRQLMLQQGN
HUMAN19736	HUMAN19736_33to94	0.76699	0.705521112144	ASPGVAYTPLVDPWIERPCCGDTVCVRTTMEQKSTASGTCGGKPAERGPLAGHMPSSRPHRVASPGVAYTPLVDPWIERPCCGDTVCVRTTMEQKSTASGTCGGKPAERGPLAGHMPSSRPHRVASPGVAYTPLVDPWIERPCCGDTVCVRTTMEQKSTASGTCGGKPAERGPLAGHMPSSRPHRVASPGVAYTPLVDPWIERPCCGDTVCVRTTMEQKSTASGTCGGKPAERGPLAGHMPSSRPHRVASPGVAYT
HUMAN19782	HUMAN19782_539to570	0.826574	0.760330291233	LQRQLMLQQGNGGAWPEAGGQSATCEEVRRQMLQRQLMLQQGNGGAWPEAGGQSATCEEVRRQMLQRQLMLQQGNGGAWPEAGGQSATCEEVRRQMLQRQLMLQQGNGGAWPEAGGQSATCEEVRRQMLQRQLMLQQGNGGAWPEAGGQSATCEEVRRQMLQRQLMLQQGNGGAWPEAGGQSATCEEVRRQMLQRQLMLQQGNGGAWPEAGGQSATCEEVRRQMLQRQLMLQQGNGGAWPEAGGQSATCEEVRRQM
HUMAN19788	HUMAN19788_534to573	0.786195	0.723187605153	REVLRLQRQLMLQQGNGGAWPEAGGQSATCEEVRRQMLALREVLRLQRQLMLQQGNGGAWPEAGGQSATCEEVRRQMLALREVLRLQRQLMLQQGNGGAWPEAGGQSATCEEVRRQMLALREVLRLQRQLMLQQGNGGAWPEAGGQSATCEEVRRQMLALREVLRLQRQLMLQQGNGGAWPEAGGQSATCEEVRRQMLALREVLRLQRQLMLQQGNGGAWPEAGGQSATCEEVRRQMLALREVLRLQRQLMLQQGN
HUMAN20123	HUMAN20123_2264to2310	0.787965	0.72481511255	SQGMGNGCGRSNERSSCELEVLLRVKENELQYLKKEVQCLRDELQMMSQGMGNGCGRSNERSSCELEVLLRVKENELQYLKKEVQCLRDELQMMSQGMGNGCGRSNERSSCELEVLLRVKENELQYLKKEVQCLRDELQMMSQGMGNGCGRSNERSSCELEVLLRVKENELQYLKKEVQCLRDELQMMSQGMGNGCGRSNERSSCELEVLLRVKENELQYLKKEVQCLRDELQMMSQGMGNGCGRSNERSSCELEV
HUMAN21264	HUMAN21264_366to414	0.983848	0.904999985197	KCCRAQLEARRSRHPADGAQQERCCVPPGERCPSAPDNGEENVPLSGKVKCCRAQLEARRSRHPADGAQQERCCVPPGERCPSAPDNGEENVPLSGKVKCCRAQLEARRSRHPADGAQQERCCVPPGERCPSAPDNGEENVPLSGKVKCCRAQLEARRSRHPADGAQQERCCVPPGERCPSAPDNGEENVPLSGKVKCCRAQLEARRSRHPADGAQQERCCVPPGERCPSAPDNGEENVPLSGKVKCCRAQLEARR
HUMAN21559	HUMAN21559_123to156	0.890567	0.819194751184	GRERKVIKDEALSDEDECVSHGKNNGEDEDMVSSGRERKVIKDEALSDEDECVSHGKNNGEDEDMVSSGRERKVIKDEALSDEDECVSHGKNNGEDEDMVSSGRERKVIKDEALSDEDECVSHGKNNGEDEDMVSSGRERKVIKDEALSDEDECVSHGKNNGEDEDMVSSGRERKVIKDEALSDEDECVSHGKNNGEDEDMVSSGRERKVIKDEALSDEDECVSHGKNNGEDEDMVSSGRERKVIKDEALSDEDEC
HUMAN21948	HUMAN21948_262to305	0.823798	0.757776742873	DVGPERNYPYSLRKAYSAAGVSMAKSYSAPRTETAKMYAVDTRVDVGPERNYPYSLRKAYSAAGVSMAKSYSAPRTETAKMYAVDTRVDVGPERNYPYSLRKAYSAAGVSMAKSYSAPRTETAKMYAVDTRVDVGPERNYPYSLRKAYSAAGVSMAKSYSAPRTETAKMYAVDTRVDVGPERNYPYSLRKAYSAAGVSMAKSYSAPRTETAKMYAVDTRVDVGPERNYPYSLRKAYSAAGVSMAKSYSAPRTETAK
HUMAN22058	HUMAN22058_819to854	0.776042	0.713848243543	KALEEKEEEERVAAKKVGTEICNGGPAPKSSTCCILKALEEKEEEERVAAKKVGTEICNGGPAPKSSTCCILKALEEKEEEERVAAKKVGTEICNGGPAPKSSTCCILKALEEKEEEERVAAKKVGTEICNGGPAPKSSTCCILKALEEKEEEERVAAKKVGTEICNGGPAPKSSTCCILKALEEKEEEERVAAKKVGTEICNGGPAPKSSTCCILKALEEKEEEERVAAKKVGTEICNGGPAPKSSTCCILKALE
HUMAN22096	HUMAN22096_1to383	0.810706	0.74573398862	HEPSLCANVECPPAHTCPCGVPACSCAHVECPPAHTCRCGVPACSHMPMWSARLLTRAHVECPPAHTRVHVECPPAHVPMWSAHLLTCADVECHLLTHVPMWSARLLTCPCGVPACSHVPMRSARLLTCGVPACSHVPMWSARLLTCRCGVPACSHVPMWSARLLTRAHVECPPAHTCRRGVPACSRAHMECPPAHTCHCGVPACSHTCRCGVPACSHVPMWSARLLTRAHVECPPAHTRAHVECPPAHTCPCGVP
HUMAN22165	HUMAN22165_370to405	0.886082	0.815068797332	KRDVTLEASRESSKPRAVLKPRRVCVGGKRRRDDISKRDVTLEASRESSKPRAVLKPRRVCVGGKRRRDDISKRDVTLEASRESSKPRAVLKPRRVCVGGKRRRDDISKRDVTLEASRESSKPRAVLKPRRVCVGGKRRRDDISKRDVTLEASRESSKPRAVLKPRRVCVGGKRRRDDISKRDVTLEASRESSKPRAVLKPRRVCVGGKRRRDDISKRDVTLEASRESSKPRAVLKPRRVCVGGKRRRDDISKRDV
HUMAN22209	HUMAN22209_1to60	0.768076	0.706520622313	EDDSLYLGGEWQFNHFSKLTSSRPDAAFAEIQRTSLPEKSPLSCETRVDLCDDLAPVAREDDSLYLGGEWQFNHFSKLTSSRPDAAFAEIQRTSLPEKSPLSCETRVDLCDDLAPVAREDDSLYLGGEWQFNHFSKLTSSRPDAAFAEIQRTSLPEKSPLSCETRVDLCDDLAPVAREDDSLYLGGEWQFNHFSKLTSSRPDAAFAEIQRTSLPEKSPLSCETRVDLCDDLAPVAREDDSLYLGGEWQFNHFSKLT
HUMAN22323	HUMAN22323_781to811	0.837788	0.770645312933	ATREMYELQTFTELNEESRGSTISLMRTDCLATREMYELQTFTELNEESRGSTISLMRTDCLATREMYELQTFTELNEESRGSTISLMRTDCLATREMYELQTFTELNEESRGSTISLMRTDCLATREMYELQTFTELNEESRGSTISLMRTDCLATREMYELQTFTELNEESRGSTISLMRTDCLATREMYELQTFTELNEESRGSTISLMRTDCLATREMYELQTFTELNEESRGSTISLMRTDCLATREMYEL
HUMAN22506	HUMAN22506_996to1031	0.943956	0.868304693684	GDHCDGEKPESVRACQLPPCNDEPCLGDKSIFCQMEGDHCDGEKPESVRACQLPPCNDEPCLGDKSIFCQMEGDHCDGEKPESVRACQLPPCNDEPCLGDKSIFCQMEGDHCDGEKPESVRACQLPPCNDEPCLGDKSIFCQMEGDHCDGEKPESVRACQLPPCNDEPCLGDKSIFCQMEGDHCDGEKPESVRACQLPPCNDEPCLGDKSIFCQMEGDHCDGEKPESVRACQLPPCNDEPCLGDKSIFCQMEGDHC
HUMAN22604	HUMAN22604_1to41	0.79975	0.735655713212	PGPATDAGKIPFCDAKEEIRAGLESSEGGGGPERPGARGQPGPATDAGKIPFCDAKEEIRAGLESSEGGGGPERPGARGQPGPATDAGKIPFCDAKEEIRAGLESSEGGGGPERPGARGQPGPATDAGKIPFCDAKEEIRAGLESSEGGGGPERPGARGQPGPATDAGKIPFCDAKEEIRAGLESSEGGGGPERPGARGQPGPATDAGKIPFCDAKEEIRAGLESSEGGGGPERPGARGQPGPATDAGKIPFCDAK
HUMAN23079	HUMAN23079_191to220	0.761948	0.700883121788	HAPLALGHYAVAQMQTQCPYLEDGTADPQVHAPLALGHYAVAQMQTQCPYLEDGTADPQVHAPLALGHYAVAQMQTQCPYLEDGTADPQVHAPLALGHYAVAQMQTQCPYLEDGTADPQVHAPLALGHYAVAQMQTQCPYLEDGTADPQVHAPLALGHYAVAQMQTQCPYLEDGTADPQVHAPLALGHYAVAQMQTQCPYLEDGTADPQVHAPLALGHYAVAQMQTQCPYLEDGTADPQVHAPLALGHYAVAQMQT
HUMAN23519	HUMAN23519_1to41	0.832515	0.765795193952	RSGEPACTMDQARGLDDAAARGGQCPGLGPAPTPTPPGRLRSGEPACTMDQARGLDDAAARGGQCPGLGPAPTPTPPGRLRSGEPACTMDQARGLDDAAARGGQCPGLGPAPTPTPPGRLRSGEPACTMDQARGLDDAAARGGQCPGLGPAPTPTPPGRLRSGEPACTMDQARGLDDAAARGGQCPGLGPAPTPTPPGRLRSGEPACTMDQARGLDDAAARGGQCPGLGPAPTPTPPGRLRSGEPACTMDQARGLD
HUMAN23891	HUMAN23891_100to132	0.761612	0.700573948017	QDSPEEAPPGPLVPGSCPAPDGPRPSIDEVTCLQDSPEEAPPGPLVPGSCPAPDGPRPSIDEVTCLQDSPEEAPPGPLVPGSCPAPDGPRPSIDEVTCLQDSPEEAPPGPLVPGSCPAPDGPRPSIDEVTCLQDSPEEAPPGPLVPGSCPAPDGPRPSIDEVTCLQDSPEEAPPGPLVPGSCPAPDGPRPSIDEVTCLQDSPEEAPPGPLVPGSCPAPDGPRPSIDEVTCLQDSPEEAPPGPLVPGSCPAPDGPRP
HUMAN23964	HUMAN23964_768to804	0.801606	0.737362885353	PEMAPPQDLLCDDPSMVVCASNEDHKIAYDPSLSSHQPEMAPPQDLLCDDPSMVVCASNEDHKIAYDPSLSSHQPEMAPPQDLLCDDPSMVVCASNEDHKIAYDPSLSSHQPEMAPPQDLLCDDPSMVVCASNEDHKIAYDPSLSSHQPEMAPPQDLLCDDPSMVVCASNEDHKIAYDPSLSSHQPEMAPPQDLLCDDPSMVVCASNEDHKIAYDPSLSSHQPEMAPPQDLLCDDPSMVVCASNEDHKIAYDPSLS
HUMAN24218	HUMAN24218_1to32	0.797593	0.733672154305	ATQQVDSRRQVAAEQVAAQLLERRRGSHCDDATQQVDSRRQVAAEQVAAQLLERRRGSHCDDATQQVDSRRQVAAEQVAAQLLERRRGSHCDDATQQVDSRRQVAAEQVAAQLLERRRGSHCDDATQQVDSRRQVAAEQVAAQLLERRRGSHCDDATQQVDSRRQVAAEQVAAQLLERRRGSHCDDATQQVDSRRQVAAEQVAAQLLERRRGSHCDDATQQVDSRRQVAAEQVAAQLLERRRGSHCDDATQQVDSR
HUMAN25105	HUMAN25105_336to383	0.774597	0.712519108847	VCPPGPCCYPAPHYAPACQDQECQVSMLPAGLPLPRDLPPEPGKTTALVCPPGPCCYPAPHYAPACQDQECQVSMLPAGLPLPRDLPPEPGKTTALVCPPGPCCYPAPHYAPACQDQECQVSMLPAGLPLPRDLPPEPGKTTALVCPPGPCCYPAPHYAPACQDQECQVSMLPAGLPLPRDLPPEPGKTTALVCPPGPCCYPAPHYAPACQDQECQVSMLPAGLPLPRDLPPEPGKTTALVCPPGPCCYPAPHYAP
HUMAN26045	HUMAN26045_21to59	0.874699	0.804598448572	SDDEEFVGFRDDVPMETLSSEESCDSFDSLESGKQQDVRSDDEEFVGFRDDVPMETLSSEESCDSFDSLESGKQQDVRSDDEEFVGFRDDVPMETLSSEESCDSFDSLESGKQQDVRSDDEEFVGFRDDVPMETLSSEESCDSFDSLESGKQQDVRSDDEEFVGFRDDVPMETLSSEESCDSFDSLESGKQQDVRSDDEEFVGFRDDVPMETLSSEESCDSFDSLESGKQQDVRSDDEEFVGFRDDVPMETLSSEE
HUMAN26518	HUMAN26518_1to30	0.898008	0.826038846349	AYPGHPGAGGGYYPGGYGGAPGGPAFPGQAYPGHPGAGGGYYPGGYGGAPGGPAFPGQAYPGHPGAGGGYYPGGYGGAPGGPAFPGQAYPGHPGAGGGYYPGGYGGAPGGPAFPGQAYPGHPGAGGGYYPGGYGGAPGGPAFPGQAYPGHPGAGGGYYPGGYGGAPGGPAFPGQAYPGHPGAGGGYYPGGYGGAPGGPAFPGQAYPGHPGAGGGYYPGGYGGAPGGPAFPGQAYPGHPGAGGGYYPGGYGGAPGGP
HUMAN27418	HUMAN27418_345to404	0.804864	0.740360209648	RASALTAASGEDPVLGEVDPLCCVWEGYPWGFSEPGVWGPRPCRVGCREVFGRGGQPGPKRASALTAASGEDPVLGEVDPLCCVWEGYPWGFSEPGVWGPRPCRVGCREVFGRGGQPGPKRASALTAASGEDPVLGEVDPLCCVWEGYPWGFSEPGVWGPRPCRVGCREVFGRGGQPGPKRASALTAASGEDPVLGEVDPLCCVWEGYPWGFSEPGVWGPRPCRVGCREVFGRGGQPGPKRASALTAASGEDPVLG
HUMAN27510	HUMAN27510_492to525	0.828562	0.762159235841	SQDCPMETRMYATQKPTKEFPLGEDSDEEPDHEESQDCPMETRMYATQKPTKEFPLGEDSDEEPDHEESQDCPMETRMYATQKPTKEFPLGEDSDEEPDHEESQDCPMETRMYATQKPTKEFPLGEDSDEEPDHEESQDCPMETRMYATQKPTKEFPLGEDSDEEPDHEESQDCPMETRMYATQKPTKEFPLGEDSDEEPDHEESQDCPMETRMYATQKPTKEFPLGEDSDEEPDHEESQDCPMETRMYATQKPTK
HUMAN28109	HUMAN28109_1to58	0.807208	0.742515872912	AALSCLLDSVRRDIKKVDRELRQLRCIDEFSTRCLCDLYMHPYCCCDLHPYPYCLCYAALSCLLDSVRRDIKKVDRELRQLRCIDEFSTRCLCDLYMHPYCCCDLHPYPYCLCYAALSCLLDSVRRDIKKVDRELRQLRCIDEFSTRCLCDLYMHPYCCCDLHPYPYCLCYAALSCLLDSVRRDIKKVDRELRQLRCIDEFSTRCLCDLYMHPYCCCDLHPYPYCLCYAALSCLLDSVRRDIKKVDRELRQLRCID
HUMAN28109	HUMAN28109_67to121	0.781587	0.718948267481	LCDLYPCCLCDYKLYCLRPSLRSLERKAIRAIEDEKRELAKLRRTTNRILASSCCLCDLYPCCLCDYKLYCLRPSLRSLERKAIRAIEDEKRELAKLRRTTNRILASSCCLCDLYPCCLCDYKLYCLRPSLRSLERKAIRAIEDEKRELAKLRRTTNRILASSCCLCDLYPCCLCDYKLYCLRPSLRSLERKAIRAIEDEKRELAKLRRTTNRILASSCCLCDLYPCCLCDYKLYCLRPSLRSLERKAIRAIEDEK
HUMAN28518	HUMAN28518_52to83	0.808965	0.744132688895	RERETQRDREPKRARDLTLRDSCTDNSMQFGTRERETQRDREPKRARDLTLRDSCTDNSMQFGTRERETQRDREPKRARDLTLRDSCTDNSMQFGTRERETQRDREPKRARDLTLRDSCTDNSMQFGTRERETQRDREPKRARDLTLRDSCTDNSMQFGTRERETQRDREPKRARDLTLRDSCTDNSMQFGTRERETQRDREPKRARDLTLRDSCTDNSMQFGTRERETQRDREPKRARDLTLRDSCTDNSMQFGT
HUMAN28675	HUMAN28675_1to76	0.773246	0.71127588926	GTQDPGNMGTGVPASEQISCAKEDPQVYCPEETGGTKDVQVTDCKSPEDSRPPKETDCCNPEDSGQLMVSYEGKAGTQDPGNMGTGVPASEQISCAKEDPQVYCPEETGGTKDVQVTDCKSPEDSRPPKETDCCNPEDSGQLMVSYEGKAGTQDPGNMGTGVPASEQISCAKEDPQVYCPEETGGTKDVQVTDCKSPEDSRPPKETDCCNPEDSGQLMVSYEGKAGTQDPGNMGTGVPASEQISCAKEDPQVYCPE
HUMAN28703	HUMAN28703_288to318	1.0746	0.988479809182	VPKMLDHSCLFRHSWDKQCDRCHMLGHYTDAVPKMLDHSCLFRHSWDKQCDRCHMLGHYTDAVPKMLDHSCLFRHSWDKQCDRCHMLGHYTDAVPKMLDHSCLFRHSWDKQCDRCHMLGHYTDAVPKMLDHSCLFRHSWDKQCDRCHMLGHYTDAVPKMLDHSCLFRHSWDKQCDRCHMLGHYTDAVPKMLDHSCLFRHSWDKQCDRCHMLGHYTDAVPKMLDHSCLFRHSWDKQCDRCHMLGHYTDAVPKMLDHS
HUMAN28814	HUMAN28814_50to108	0.802784	0.738446665797	LASEKTEMQRHYVMYYEMSYGLNIEMHKQTEIAKRLNTICAQVIPFLSQEHQQQVAQAVLASEKTEMQRHYVMYYEMSYGLNIEMHKQTEIAKRLNTICAQVIPFLSQEHQQQVAQAVLASEKTEMQRHYVMYYEMSYGLNIEMHKQTEIAKRLNTICAQVIPFLSQEHQQQVAQAVLASEKTEMQRHYVMYYEMSYGLNIEMHKQTEIAKRLNTICAQVIPFLSQEHQQQVAQAVLASEKTEMQRHYVMYYEMSY
HUMAN29030	HUMAN29030_1to45	0.794456	0.730786020718	QAVVPLNKMTAISPEPQTLASTEQNEVPRVVTSGEQEAILRGNAQAVVPLNKMTAISPEPQTLASTEQNEVPRVVTSGEQEAILRGNAQAVVPLNKMTAISPEPQTLASTEQNEVPRVVTSGEQEAILRGNAQAVVPLNKMTAISPEPQTLASTEQNEVPRVVTSGEQEAILRGNAQAVVPLNKMTAISPEPQTLASTEQNEVPRVVTSGEQEAILRGNAQAVVPLNKMTAISPEPQTLASTEQNEVPRVVTSGEQ
HUMAN29436	HUMAN29436_1to41	0.77008	0.708363876968	RRHSETDVEEQTQELKTITQLQEQCRALQIQGVKENMDQNRRHSETDVEEQTQELKTITQLQEQCRALQIQGVKENMDQNRRHSETDVEEQTQELKTITQLQEQCRALQIQGVKENMDQNRRHSETDVEEQTQELKTITQLQEQCRALQIQGVKENMDQNRRHSETDVEEQTQELKTITQLQEQCRALQIQGVKENMDQNRRHSETDVEEQTQELKTITQLQEQCRALQIQGVKENMDQNRRHSETDVEEQTQELK
HUMAN29674	HUMAN29674_852to888	0.91085	0.837851707781	SKKKRKEKKNPENREEIECVEMVDIDSTRVVDQITTVSKKKRKEKKNPENREEIECVEMVDIDSTRVVDQITTVSKKKRKEKKNPENREEIECVEMVDIDSTRVVDQITTVSKKKRKEKKNPENREEIECVEMVDIDSTRVVDQITTVSKKKRKEKKNPENREEIECVEMVDIDSTRVVDQITTVSKKKRKEKKNPENREEIECVEMVDIDSTRVVDQITTVSKKKRKEKKNPENREEIECVEMVDIDSTRVVDQI
HUMAN30110	HUMAN30110_1to36	0.831464	0.764827922509	AKNPPENCEDCHILNAEAFKSKKICKSLKICGLVFAKNPPENCEDCHILNAEAFKSKKICKSLKICGLVFAKNPPENCEDCHILNAEAFKSKKICKSLKICGLVFAKNPPENCEDCHILNAEAFKSKKICKSLKICGLVFAKNPPENCEDCHILNAEAFKSKKICKSLKICGLVFAKNPPENCEDCHILNAEAFKSKKICKSLKICGLVFAKNPPENCEDCHILNAEAFKSKKICKSLKICGLVFAKNPPENCEDC
HUMAN30355	HUMAN30355_125to189	0.771791	0.709937159705	TKPCSMRVASKSRATAQKDEKCYEVFSLSQSSQRPNCDCPPCVFSEEEHTQVPCHQAGAQEAQPLTKPCSMRVASKSRATAQKDEKCYEVFSLSQSSQRPNCDCPPCVFSEEEHTQVPCHQAGAQEAQPLTKPCSMRVASKSRATAQKDEKCYEVFSLSQSSQRPNCDCPPCVFSEEEHTQVPCHQAGAQEAQPLTKPCSMRVASKSRATAQKDEKCYEVFSLSQSSQRPNCDCPPCVFSEEEHTQVPCHQAGAQE
