## Supplementary File 5 for "Discovering molecular features of intrinsically disordered regions by using evolution for contrastive learning": filter_179_idr_activations.txt

HUMAN07947	HUMAN07947_6to38	1.07264	0.652570438593	MMRTLITTHPLPLLLLPQQLLQLVQFQEVDTDMMRTLITTHPLPLLLLPQQLLQLVQFQEVDTDMMRTLITTHPLPLLLLPQQLLQLVQFQEVDTDMMRTLITTHPLPLLLLPQQLLQLVQFQEVDTDMMRTLITTHPLPLLLLPQQLLQLVQFQEVDTDMMRTLITTHPLPLLLLPQQLLQLVQFQEVDTDMMRTLITTHPLPLLLLPQQLLQLVQFQEVDTDMMRTLITTHPLPLLLLPQQLLQLVQFQEVDTD
HUMAN26748	HUMAN26748_194to226	1.20352	0.732198452271	MWHRRASPEPDAAAAPRTAEPRDKWTRRLRLSMWHRRASPEPDAAAAPRTAEPRDKWTRRLRLSMWHRRASPEPDAAAAPRTAEPRDKWTRRLRLSMWHRRASPEPDAAAAPRTAEPRDKWTRRLRLSMWHRRASPEPDAAAAPRTAEPRDKWTRRLRLSMWHRRASPEPDAAAAPRTAEPRDKWTRRLRLSMWHRRASPEPDAAAAPRTAEPRDKWTRRLRLSMWHRRASPEPDAAAAPRTAEPRDKWTRRLRLS
HUMAN01105	HUMAN01105_239to297	1.08823	0.662058877624	MPHEVTHSMEEIKLCPTLIPTTDEIFLESPTAINSITDIYETEEEGWKSDTSLYENDTDMPHEVTHSMEEIKLCPTLIPTTDEIFLESPTAINSITDIYETEEEGWKSDTSLYENDTDMPHEVTHSMEEIKLCPTLIPTTDEIFLESPTAINSITDIYETEEEGWKSDTSLYENDTDMPHEVTHSMEEIKLCPTLIPTTDEIFLESPTAINSITDIYETEEEGWKSDTSLYENDTDMPHEVTHSMEEIKLCPTLIP
HUMAN03285	HUMAN03285_101to137	1.04701	0.636977983915	PMMITNAERLRRKRAREVLLASQKTDAEATDTEATETPMMITNAERLRRKRAREVLLASQKTDAEATDTEATETPMMITNAERLRRKRAREVLLASQKTDAEATDTEATETPMMITNAERLRRKRAREVLLASQKTDAEATDTEATETPMMITNAERLRRKRAREVLLASQKTDAEATDTEATETPMMITNAERLRRKRAREVLLASQKTDAEATDTEATETPMMITNAERLRRKRAREVLLASQKTDAEATDTEA
HUMAN06231	HUMAN06231_318to373	1.04144	0.633592037518	RPAYGMASEVQLMNASTQTDITFEHIMALAKLRPPTPPVPDICPFLLSDSCHSLHPRPAYGMASEVQLMNASTQTDITFEHIMALAKLRPPTPPVPDICPFLLSDSCHSLHPRPAYGMASEVQLMNASTQTDITFEHIMALAKLRPPTPPVPDICPFLLSDSCHSLHPRPAYGMASEVQLMNASTQTDITFEHIMALAKLRPPTPPVPDICPFLLSDSCHSLHPRPAYGMASEVQLMNASTQTDITFEHIMALAKL
HUMAN07416	HUMAN07416_1281to1310	1.0439	0.63508669276	LQARQRLARRKRQRLESAEGVLRPGAIRDGLQARQRLARRKRQRLESAEGVLRPGAIRDGLQARQRLARRKRQRLESAEGVLRPGAIRDGLQARQRLARRKRQRLESAEGVLRPGAIRDGLQARQRLARRKRQRLESAEGVLRPGAIRDGLQARQRLARRKRQRLESAEGVLRPGAIRDGLQARQRLARRKRQRLESAEGVLRPGAIRDGLQARQRLARRKRQRLESAEGVLRPGAIRDGLQARQRLARRKRQRLE
HUMAN09259	HUMAN09259_93to136	1.22596	0.745849428914	GLKKRDKKNKTKKTKAAAAAAAAAPAAAATAPTTAATTAATAAQGLKKRDKKNKTKKTKAAAAAAAAAPAAAATAPTTAATTAATAAQGLKKRDKKNKTKKTKAAAAAAAAAPAAAATAPTTAATTAATAAQGLKKRDKKNKTKKTKAAAAAAAAAPAAAATAPTTAATTAATAAQGLKKRDKKNKTKKTKAAAAAAAAAPAAAATAPTTAATTAATAAQGLKKRDKKNKTKKTKAAAAAAAAAPAAAATAPTTAA
HUMAN09486	HUMAN09486_1to37	1.07251	0.65249051671	TSQPSLPADDFDIYHVLAECTDYYDTLPVKEADGNQTSQPSLPADDFDIYHVLAECTDYYDTLPVKEADGNQTSQPSLPADDFDIYHVLAECTDYYDTLPVKEADGNQTSQPSLPADDFDIYHVLAECTDYYDTLPVKEADGNQTSQPSLPADDFDIYHVLAECTDYYDTLPVKEADGNQTSQPSLPADDFDIYHVLAECTDYYDTLPVKEADGNQTSQPSLPADDFDIYHVLAECTDYYDTLPVKEADGNQTSQP
HUMAN14482	HUMAN14482_179to208	1.05927	0.644434506991	ARRVKKARERLAKALQADRLARQAEMLTGGARRVKKARERLAKALQADRLARQAEMLTGGARRVKKARERLAKALQADRLARQAEMLTGGARRVKKARERLAKALQADRLARQAEMLTGGARRVKKARERLAKALQADRLARQAEMLTGGARRVKKARERLAKALQADRLARQAEMLTGGARRVKKARERLAKALQADRLARQAEMLTGGARRVKKARERLAKALQADRLARQAEMLTGGARRVKKARERLAKALQ
HUMAN14484	HUMAN14484_169to208	1.11215	0.676608794134	LVTPADIRRQARRVKKARERLAKALQADRLARRAEMLTGGLVTPADIRRQARRVKKARERLAKALQADRLARRAEMLTGGLVTPADIRRQARRVKKARERLAKALQADRLARRAEMLTGGLVTPADIRRQARRVKKARERLAKALQADRLARRAEMLTGGLVTPADIRRQARRVKKARERLAKALQADRLARRAEMLTGGLVTPADIRRQARRVKKARERLAKALQADRLARRAEMLTGGLVTPADIRRQARRVKK
HUMAN16035	HUMAN16035_1to35	1.14514	0.696676148989	TIHILILLLLLAFSAQGDLDTAARRGQHQVPQHRTIHILILLLLLAFSAQGDLDTAARRGQHQVPQHRTIHILILLLLLAFSAQGDLDTAARRGQHQVPQHRTIHILILLLLLAFSAQGDLDTAARRGQHQVPQHRTIHILILLLLLAFSAQGDLDTAARRGQHQVPQHRTIHILILLLLLAFSAQGDLDTAARRGQHQVPQHRTIHILILLLLLAFSAQGDLDTAARRGQHQVPQHRTIHILILLLLLAFSAQGD
HUMAN17130	HUMAN17130_1to42	1.07108	0.651624938064	LFEGLDLVSALATLAACLVSVTLLLAVSQQLWQLRWAATRDLFEGLDLVSALATLAACLVSVTLLLAVSQQLWQLRWAATRDLFEGLDLVSALATLAACLVSVTLLLAVSQQLWQLRWAATRDLFEGLDLVSALATLAACLVSVTLLLAVSQQLWQLRWAATRDLFEGLDLVSALATLAACLVSVTLLLAVSQQLWQLRWAATRDLFEGLDLVSALATLAACLVSVTLLLAVSQQLWQLRWAATRDLFEGLDLVSA
HUMAN20776	HUMAN20776_255to300	1.15845	0.704774875577	GMEQRRTTASTTAATPAAVPAGTTAAAAAAAAAAAAAAVTSGVATKGMEQRRTTASTTAATPAAVPAGTTAAAAAAAAAAAAAAVTSGVATKGMEQRRTTASTTAATPAAVPAGTTAAAAAAAAAAAAAAVTSGVATKGMEQRRTTASTTAATPAAVPAGTTAAAAAAAAAAAAAAVTSGVATKGMEQRRTTASTTAATPAAVPAGTTAAAAAAAAAAAAAAVTSGVATKGMEQRRTTASTTAATPAAVPAGTTAA
HUMAN21062	HUMAN21062_1to43	1.3422	0.816564049484	DNYTSDEDIDEDFDTQLIIQQSLQDIYKPGTAQHAPKDESLHDNYTSDEDIDEDFDTQLIIQQSLQDIYKPGTAQHAPKDESLHDNYTSDEDIDEDFDTQLIIQQSLQDIYKPGTAQHAPKDESLHDNYTSDEDIDEDFDTQLIIQQSLQDIYKPGTAQHAPKDESLHDNYTSDEDIDEDFDTQLIIQQSLQDIYKPGTAQHAPKDESLHDNYTSDEDIDEDFDTQLIIQQSLQDIYKPGTAQHAPKDESLHDNYT
HUMAN22305	HUMAN22305_846to880	1.09476	0.66602987831	ATAIDSQIARSLHIPLTQDIAGDPSYEISKQRLSIATAIDSQIARSLHIPLTQDIAGDPSYEISKQRLSIATAIDSQIARSLHIPLTQDIAGDPSYEISKQRLSIATAIDSQIARSLHIPLTQDIAGDPSYEISKQRLSIATAIDSQIARSLHIPLTQDIAGDPSYEISKQRLSIATAIDSQIARSLHIPLTQDIAGDPSYEISKQRLSIATAIDSQIARSLHIPLTQDIAGDPSYEISKQRLSIATAIDSQIARS
HUMAN22345	HUMAN22345_486to515	1.13693	0.691685310271	PASAAAAAAAAAAAAAAVIPTVSTPPPFQGPASAAAAAAAAAAAAAAVIPTVSTPPPFQGPASAAAAAAAAAAAAAAVIPTVSTPPPFQGPASAAAAAAAAAAAAAAVIPTVSTPPPFQGPASAAAAAAAAAAAAAAVIPTVSTPPPFQGPASAAAAAAAAAAAAAAVIPTVSTPPPFQGPASAAAAAAAAAAAAAAVIPTVSTPPPFQGPASAAAAAAAAAAAAAAVIPTVSTPPPFQGPASAAAAAAAAAAAAA
HUMAN23163	HUMAN23163_595to628	1.64371	1.0	RRTWRDRDARPDTDMRPDTDTRPDTDMRPDTDMRRRTWRDRDARPDTDMRPDTDTRPDTDMRPDTDMRRRTWRDRDARPDTDMRPDTDTRPDTDMRPDTDMRRRTWRDRDARPDTDMRPDTDTRPDTDMRPDTDMRRRTWRDRDARPDTDMRPDTDTRPDTDMRPDTDMRRRTWRDRDARPDTDMRPDTDTRPDTDMRPDTDMRRRTWRDRDARPDTDMRPDTDTRPDTDMRPDTDMRRRTWRDRDARPDTDMRPD
HUMAN24554	HUMAN24554_203to236	1.21504	0.739206339444	AAAPGTAAAAAAAAAAAAAFGQYQPQQLQTDRMQAAAPGTAAAAAAAAAAAAAFGQYQPQQLQTDRMQAAAPGTAAAAAAAAAAAAAFGQYQPQQLQTDRMQAAAPGTAAAAAAAAAAAAAFGQYQPQQLQTDRMQAAAPGTAAAAAAAAAAAAAFGQYQPQQLQTDRMQAAAPGTAAAAAAAAAAAAAFGQYQPQQLQTDRMQAAAPGTAAAAAAAAAAAAAFGQYQPQQLQTDRMQAAAPGTAAAAAAAAAAAA
HUMAN26236	HUMAN26236_140to176	1.08826	0.662074035222	PDARPVEKESQMEEEIIYWDPADDLAADIYSFSELPTPDARPVEKESQMEEEIIYWDPADDLAADIYSFSELPTPDARPVEKESQMEEEIIYWDPADDLAADIYSFSELPTPDARPVEKESQMEEEIIYWDPADDLAADIYSFSELPTPDARPVEKESQMEEEIIYWDPADDLAADIYSFSELPTPDARPVEKESQMEEEIIYWDPADDLAADIYSFSELPTPDARPVEKESQMEEEIIYWDPADDLAADIYSFSE
HUMAN29652	HUMAN29652_629to668	1.16586	0.709286110476	DNASEGTFSPDSDSDLVGYLEDTCNQESQDELDHYINHLLDNASEGTFSPDSDSDLVGYLEDTCNQESQDELDHYINHLLDNASEGTFSPDSDSDLVGYLEDTCNQESQDELDHYINHLLDNASEGTFSPDSDSDLVGYLEDTCNQESQDELDHYINHLLDNASEGTFSPDSDSDLVGYLEDTCNQESQDELDHYINHLLDNASEGTFSPDSDSDLVGYLEDTCNQESQDELDHYINHLLDNASEGTFSPDSDSDL
