## Supplementary File 5 for "Discovering molecular features of intrinsically disordered regions by using evolution for contrastive learning": filter_180_idr_activations.txt

HUMAN05522	HUMAN05522_427to472	0.917639	0.763761722765	YFARHKGTYFTHEAKGADDAADADTAIINAEGGQNNSEEKKEYFIYFARHKGTYFTHEAKGADDAADADTAIINAEGGQNNSEEKKEYFIYFARHKGTYFTHEAKGADDAADADTAIINAEGGQNNSEEKKEYFIYFARHKGTYFTHEAKGADDAADADTAIINAEGGQNNSEEKKEYFIYFARHKGTYFTHEAKGADDAADADTAIINAEGGQNNSEEKKEYFIYFARHKGTYFTHEAKGADDAADADTAIINAE
HUMAN00050	HUMAN00050_1to33	0.879196	0.731765816555	AAAAAAAGAAGSAAPAAAAGAPGSGGAPSGSQAAAAAAAGAAGSAAPAAAAGAPGSGGAPSGSQAAAAAAAGAAGSAAPAAAAGAPGSGGAPSGSQAAAAAAAGAAGSAAPAAAAGAPGSGGAPSGSQAAAAAAAGAAGSAAPAAAAGAPGSGGAPSGSQAAAAAAAGAAGSAAPAAAAGAPGSGGAPSGSQAAAAAAAGAAGSAAPAAAAGAPGSGGAPSGSQAAAAAAAGAAGSAAPAAAAGAPGSGGAPSGSQ
HUMAN00323	HUMAN00323_718to749	0.843541	0.70208906325	EEEEAIGSCSDVDSSLYLGESRGKPSCGLGSREEEEAIGSCSDVDSSLYLGESRGKPSCGLGSREEEEAIGSCSDVDSSLYLGESRGKPSCGLGSREEEEAIGSCSDVDSSLYLGESRGKPSCGLGSREEEEAIGSCSDVDSSLYLGESRGKPSCGLGSREEEEAIGSCSDVDSSLYLGESRGKPSCGLGSREEEEAIGSCSDVDSSLYLGESRGKPSCGLGSREEEEAIGSCSDVDSSLYLGESRGKPSCGLGSR
HUMAN00570	HUMAN00570_96to134	0.905033	0.753270368739	KEGCSIYNRSEACPAAHHHPTYEPKTVTTGSPPVPEAHSKEGCSIYNRSEACPAAHHHPTYEPKTVTTGSPPVPEAHSKEGCSIYNRSEACPAAHHHPTYEPKTVTTGSPPVPEAHSKEGCSIYNRSEACPAAHHHPTYEPKTVTTGSPPVPEAHSKEGCSIYNRSEACPAAHHHPTYEPKTVTTGSPPVPEAHSKEGCSIYNRSEACPAAHHHPTYEPKTVTTGSPPVPEAHSKEGCSIYNRSEACPAAHHHPTY
HUMAN00609	HUMAN00609_1to44	1.14828	0.955725948239	EPAPSAGAELQPPLFANASDAYPSACPSAGANASGPPGARSASEPAPSAGAELQPPLFANASDAYPSACPSAGANASGPPGARSASEPAPSAGAELQPPLFANASDAYPSACPSAGANASGPPGARSASEPAPSAGAELQPPLFANASDAYPSACPSAGANASGPPGARSASEPAPSAGAELQPPLFANASDAYPSACPSAGANASGPPGARSASEPAPSAGAELQPPLFANASDAYPSACPSAGANASGPPGARS
HUMAN00635	HUMAN00635_1to111	1.01524	0.84499964281	ASYPYRQGCPGAAGQAPGAPPGSYYPGPPNSGGQYGSGLPPGGGYGGPAPGGPYGPPAGGGPYGHPNPGMFPSGTPGGPYGGAAPGGPYGQPPPSSYGAQQPGLYGQGGAASYPYRQGCPGAAGQAPGAPPGSYYPGPPNSGGQYGSGLPPGGGYGGPAPGGPYGPPAGGGPYGHPNPGMFPSGTPGGPYGGAAPGGPYGQPPPSSYGAQQPGLYGQGGAASYPYRQGCPGAAGQAPGAPPGSYYPGPPNSGGQYG
HUMAN00763	HUMAN00763_1to59	0.86759	0.722106069446	SLQYGAEETPLAGSYGAADSFPKDFGYGVEEEEEEAAAAGGGVGAGAGGGCGPGGADSSLQYGAEETPLAGSYGAADSFPKDFGYGVEEEEEEAAAAGGGVGAGAGGGCGPGGADSSLQYGAEETPLAGSYGAADSFPKDFGYGVEEEEEEAAAAGGGVGAGAGGGCGPGGADSSLQYGAEETPLAGSYGAADSFPKDFGYGVEEEEEEAAAAGGGVGAGAGGGCGPGGADSSLQYGAEETPLAGSYGAADSFPKD
HUMAN01741	HUMAN01741_1to33	1.06398	0.885559716153	ELQKGKGAAAAAAASGAAGGGGGGAGAGAPGGELQKGKGAAAAAAASGAAGGGGGGAGAGAPGGELQKGKGAAAAAAASGAAGGGGGGAGAGAPGGELQKGKGAAAAAAASGAAGGGGGGAGAGAPGGELQKGKGAAAAAAASGAAGGGGGGAGAGAPGGELQKGKGAAAAAAASGAAGGGGGGAGAGAPGGELQKGKGAAAAAAASGAAGGGGGGAGAGAPGGELQKGKGAAAAAAASGAAGGGGGGAGAGAPGG
HUMAN02313	HUMAN02313_497to527	0.878331	0.731045335302	LEYNARNAYTEKSSTGCFSNKSDKMMNNNYDLEYNARNAYTEKSSTGCFSNKSDKMMNNNYDLEYNARNAYTEKSSTGCFSNKSDKMMNNNYDLEYNARNAYTEKSSTGCFSNKSDKMMNNNYDLEYNARNAYTEKSSTGCFSNKSDKMMNNNYDLEYNARNAYTEKSSTGCFSNKSDKMMNNNYDLEYNARNAYTEKSSTGCFSNKSDKMMNNNYDLEYNARNAYTEKSSTGCFSNKSDKMMNNNYDLEYNARNA
HUMAN02362	HUMAN02362_37to70	1.11046	0.924250100212	TYYDPYDPYPYETYEPYPYGVDEGPAYTYGSPSPTYYDPYDPYPYETYEPYPYGVDEGPAYTYGSPSPTYYDPYDPYPYETYEPYPYGVDEGPAYTYGSPSPTYYDPYDPYPYETYEPYPYGVDEGPAYTYGSPSPTYYDPYDPYPYETYEPYPYGVDEGPAYTYGSPSPTYYDPYDPYPYETYEPYPYGVDEGPAYTYGSPSPTYYDPYDPYPYETYEPYPYGVDEGPAYTYGSPSPTYYDPYDPYPYETYEPYP
HUMAN02406	HUMAN02406_411to440	0.864562	0.719585600495	LPKYRGDTGGASSEDSLMTSFLPGPKPGAPLPKYRGDTGGASSEDSLMTSFLPGPKPGAPLPKYRGDTGGASSEDSLMTSFLPGPKPGAPLPKYRGDTGGASSEDSLMTSFLPGPKPGAPLPKYRGDTGGASSEDSLMTSFLPGPKPGAPLPKYRGDTGGASSEDSLMTSFLPGPKPGAPLPKYRGDTGGASSEDSLMTSFLPGPKPGAPLPKYRGDTGGASSEDSLMTSFLPGPKPGAPLPKYRGDTGGASSEDS
HUMAN03030	HUMAN03030_344to380	0.988724	0.822926811844	APGAGGAGGAGGAAAGAGAAGAGAGGPGGRGEYEELGAPGAGGAGGAGGAAAGAGAAGAGAGGPGGRGEYEELGAPGAGGAGGAGGAAAGAGAAGAGAGGPGGRGEYEELGAPGAGGAGGAGGAAAGAGAAGAGAGGPGGRGEYEELGAPGAGGAGGAGGAAAGAGAAGAGAGGPGGRGEYEELGAPGAGGAGGAGGAAAGAGAAGAGAGGPGGRGEYEELGAPGAGGAGGAGGAAAGAGAAGAGAGGPGGRGEYE
HUMAN03523	HUMAN03523_235to352	0.926547	0.77117623538	GKPCVTPSAQAYGAPYSVGASAYSYNSFPAYGYGNSAAAAAAAAAAAAAAAAYSSSYGCAYPAGGGGGGGGTSAATTAMQPACSAAGGGPFVNVSNLGGFGSGGSAQPLHQGTAAGAAGKPCVTPSAQAYGAPYSVGASAYSYNSFPAYGYGNSAAAAAAAAAAAAAAAAYSSSYGCAYPAGGGGGGGGTSAATTAMQPACSAAGGGPFVNVSNLGGFGSGGSAQPLHQGTAAGAAGKPCVTPSAQAYGAPYSVGA
HUMAN03697	HUMAN03697_339to369	0.89166	0.7421397941	GFTRGDQSRKRAGDELAYNSSSACASSRGYRGFTRGDQSRKRAGDELAYNSSSACASSRGYRGFTRGDQSRKRAGDELAYNSSSACASSRGYRGFTRGDQSRKRAGDELAYNSSSACASSRGYRGFTRGDQSRKRAGDELAYNSSSACASSRGYRGFTRGDQSRKRAGDELAYNSSSACASSRGYRGFTRGDQSRKRAGDELAYNSSSACASSRGYRGFTRGDQSRKRAGDELAYNSSSACASSRGYRGFTRGDQS
HUMAN03780	HUMAN03780_48to80	0.903476	0.751973720765	LSPKSYASGPGPAPPYAAPSYGAPGPLLGAPGGLSPKSYASGPGPAPPYAAPSYGAPGPLLGAPGGLSPKSYASGPGPAPPYAAPSYGAPGPLLGAPGGLSPKSYASGPGPAPPYAAPSYGAPGPLLGAPGGLSPKSYASGPGPAPPYAAPSYGAPGPLLGAPGGLSPKSYASGPGPAPPYAAPSYGAPGPLLGAPGGLSPKSYASGPGPAPPYAAPSYGAPGPLLGAPGGLSPKSYASGPGPAPPYAAPSYGAPG
HUMAN04219	HUMAN04219_196to226	0.843373	0.701949263197	NEEKRKEEESKFEEMKKKHENHPKVNHPGSKNEEKRKEEESKFEEMKKKHENHPKVNHPGSKNEEKRKEEESKFEEMKKKHENHPKVNHPGSKNEEKRKEEESKFEEMKKKHENHPKVNHPGSKNEEKRKEEESKFEEMKKKHENHPKVNHPGSKNEEKRKEEESKFEEMKKKHENHPKVNHPGSKNEEKRKEEESKFEEMKKKHENHPKVNHPGSKNEEKRKEEESKFEEMKKKHENHPKVNHPGSKNEEKRKEE
HUMAN04544	HUMAN04544_363to397	0.902885	0.751482039315	ETTLKIAALTNPVYPSDQTTAEKQSTDSGAFSIGHETTLKIAALTNPVYPSDQTTAEKQSTDSGAFSIGHETTLKIAALTNPVYPSDQTTAEKQSTDSGAFSIGHETTLKIAALTNPVYPSDQTTAEKQSTDSGAFSIGHETTLKIAALTNPVYPSDQTTAEKQSTDSGAFSIGHETTLKIAALTNPVYPSDQTTAEKQSTDSGAFSIGHETTLKIAALTNPVYPSDQTTAEKQSTDSGAFSIGHETTLKIAALTN
HUMAN05645	HUMAN05645_615to646	0.936662	0.779595443054	GGMPGGMPGGFPGGGAPPSGGASSGPTIEEVDGGMPGGMPGGFPGGGAPPSGGASSGPTIEEVDGGMPGGMPGGFPGGGAPPSGGASSGPTIEEVDGGMPGGMPGGFPGGGAPPSGGASSGPTIEEVDGGMPGGMPGGFPGGGAPPSGGASSGPTIEEVDGGMPGGMPGGFPGGGAPPSGGASSGPTIEEVDGGMPGGMPGGFPGGGAPPSGGASSGPTIEEVDGGMPGGMPGGFPGGGAPPSGGASSGPTIEEVD
HUMAN06311	HUMAN06311_1to38	0.906964	0.754877424425	YDDSYVPGFEDSEAGSADSYTSRPSLDSDVSLEEDREYDDSYVPGFEDSEAGSADSYTSRPSLDSDVSLEEDREYDDSYVPGFEDSEAGSADSYTSRPSLDSDVSLEEDREYDDSYVPGFEDSEAGSADSYTSRPSLDSDVSLEEDREYDDSYVPGFEDSEAGSADSYTSRPSLDSDVSLEEDREYDDSYVPGFEDSEAGSADSYTSRPSLDSDVSLEEDREYDDSYVPGFEDSEAGSADSYTSRPSLDSDVSLEE
HUMAN06454	HUMAN06454_455to511	0.990145	0.824109704842	NAGAGGAGFSMGFGASSSYSYKTAAADVKTKGSCGSELKDPLAKTSGSSCATKKASRNAGAGGAGFSMGFGASSSYSYKTAAADVKTKGSCGSELKDPLAKTSGSSCATKKASRNAGAGGAGFSMGFGASSSYSYKTAAADVKTKGSCGSELKDPLAKTSGSSCATKKASRNAGAGGAGFSMGFGASSSYSYKTAAADVKTKGSCGSELKDPLAKTSGSSCATKKASRNAGAGGAGFSMGFGASSSYSYKTAAADV
HUMAN06461	HUMAN06461_1to143	0.94504	0.786568280767	SRQASKTSGGGSQGFSGRSAVVSGSSRMSCVAHSGGAGGGAYGFRSGAGGFGSRSLYNLGGNKSISISVAAGGSRAGGFGGGRSSCAFAGGYGGGFGSGYGGGFGGGFGGGRGMGGGFGGAGGFGGAGGFGGAGGFGGPGGFSRQASKTSGGGSQGFSGRSAVVSGSSRMSCVAHSGGAGGGAYGFRSGAGGFGSRSLYNLGGNKSISISVAAGGSRAGGFGGGRSSCAFAGGYGGGFGSGYGGGFGGGFGGGRGM
HUMAN07383	HUMAN07383_1to32	0.990935	0.824767330643	EGSGGGAGERAPLLGARRAAAAAAAAGAFAGEGSGGGAGERAPLLGARRAAAAAAAAGAFAGEGSGGGAGERAPLLGARRAAAAAAAAGAFAGEGSGGGAGERAPLLGARRAAAAAAAAGAFAGEGSGGGAGERAPLLGARRAAAAAAAAGAFAGEGSGGGAGERAPLLGARRAAAAAAAAGAFAGEGSGGGAGERAPLLGARRAAAAAAAAGAFAGEGSGGGAGERAPLLGARRAAAAAAAAGAFAGEGSGGGAG
HUMAN08246	HUMAN08246_344to419	0.938499	0.781123917021	ALAAAAASANPAAAAANLLATYASEASASGSTAGGTAGTFALGSLAAATAATNGYFGAASPLAASAILGTEKSTDGALAAAAASANPAAAAANLLATYASEASASGSTAGGTAGTFALGSLAAATAATNGYFGAASPLAASAILGTEKSTDGALAAAAASANPAAAAANLLATYASEASASGSTAGGTAGTFALGSLAAATAATNGYFGAASPLAASAILGTEKSTDGALAAAAASANPAAAAANLLATYASEASA
HUMAN08945	HUMAN08945_1to102	0.867404	0.721951188052	PAMVEKGPEVSGKRRGRNNAAASASAAAASAAASAACASPAATAASGAAASSASAAAASAAAAPNNGQNKSLAAAAPNGNSSSNSWEEGSSGSSSDEEHGGPAMVEKGPEVSGKRRGRNNAAASASAAAASAAASAACASPAATAASGAAASSASAAAASAAAAPNNGQNKSLAAAAPNGNSSSNSWEEGSSGSSSDEEHGGPAMVEKGPEVSGKRRGRNNAAASASAAAASAAASAACASPAATAASGAAASSAS
HUMAN09259	HUMAN09259_93to136	0.870052	0.724154750424	GLKKRDKKNKTKKTKAAAAAAAAAPAAAATAPTTAATTAATAAQGLKKRDKKNKTKKTKAAAAAAAAAPAAAATAPTTAATTAATAAQGLKKRDKKNKTKKTKAAAAAAAAAPAAAATAPTTAATTAATAAQGLKKRDKKNKTKKTKAAAAAAAAAPAAAATAPTTAATTAATAAQGLKKRDKKNKTKKTKAAAAAAAAAPAAAATAPTTAATTAATAAQGLKKRDKKNKTKKTKAAAAAAAAAPAAAATAPTTAA
HUMAN09680	HUMAN09680_132to163	0.96686	0.804729091508	RDAAGAPRDASDPLAGAALEPAGGGRSREARSRDAAGAPRDASDPLAGAALEPAGGGRSREARSRDAAGAPRDASDPLAGAALEPAGGGRSREARSRDAAGAPRDASDPLAGAALEPAGGGRSREARSRDAAGAPRDASDPLAGAALEPAGGGRSREARSRDAAGAPRDASDPLAGAALEPAGGGRSREARSRDAAGAPRDASDPLAGAALEPAGGGRSREARSRDAAGAPRDASDPLAGAALEPAGGGRSREARS
HUMAN09952	HUMAN09952_1to31	1.20147	1.0	SAAPAYSEDKGGSAGPGEPEYGHDPASGGISAAPAYSEDKGGSAGPGEPEYGHDPASGGISAAPAYSEDKGGSAGPGEPEYGHDPASGGISAAPAYSEDKGGSAGPGEPEYGHDPASGGISAAPAYSEDKGGSAGPGEPEYGHDPASGGISAAPAYSEDKGGSAGPGEPEYGHDPASGGISAAPAYSEDKGGSAGPGEPEYGHDPASGGISAAPAYSEDKGGSAGPGEPEYGHDPASGGISAAPAYSEDKGGSAGP
HUMAN09952	HUMAN09952_255to295	0.940666	0.78292802232	TQNESLLEENAEKAFYGSEEDEAKGAGSEETAAAAAPSRKPTQNESLLEENAEKAFYGSEEDEAKGAGSEETAAAAAPSRKPTQNESLLEENAEKAFYGSEEDEAKGAGSEETAAAAAPSRKPTQNESLLEENAEKAFYGSEEDEAKGAGSEETAAAAAPSRKPTQNESLLEENAEKAFYGSEEDEAKGAGSEETAAAAAPSRKPTQNESLLEENAEKAFYGSEEDEAKGAGSEETAAAAAPSRKPTQNESLLEEN
HUMAN10583	HUMAN10583_263to294	0.878075	0.73083290669	ARRHNKAIAFKRKGGSGMKAPETEPFLRQEGSARRHNKAIAFKRKGGSGMKAPETEPFLRQEGSARRHNKAIAFKRKGGSGMKAPETEPFLRQEGSARRHNKAIAFKRKGGSGMKAPETEPFLRQEGSARRHNKAIAFKRKGGSGMKAPETEPFLRQEGSARRHNKAIAFKRKGGSGMKAPETEPFLRQEGSARRHNKAIAFKRKGGSGMKAPETEPFLRQEGSARRHNKAIAFKRKGGSGMKAPETEPFLRQEGS
HUMAN10764	HUMAN10764_880to914	0.910158	0.757535411383	GTYGGYFRDQKDGYRKNEGYMRRGGYRQQQSQTAYGTYGGYFRDQKDGYRKNEGYMRRGGYRQQQSQTAYGTYGGYFRDQKDGYRKNEGYMRRGGYRQQQSQTAYGTYGGYFRDQKDGYRKNEGYMRRGGYRQQQSQTAYGTYGGYFRDQKDGYRKNEGYMRRGGYRQQQSQTAYGTYGGYFRDQKDGYRKNEGYMRRGGYRQQQSQTAYGTYGGYFRDQKDGYRKNEGYMRRGGYRQQQSQTAYGTYGGYFRDQK
HUMAN10786	HUMAN10786_879to913	0.910158	0.757535411383	GTYGGYFRDQKDGYRKNEGYMRRGGYRQQQSQTAYGTYGGYFRDQKDGYRKNEGYMRRGGYRQQQSQTAYGTYGGYFRDQKDGYRKNEGYMRRGGYRQQQSQTAYGTYGGYFRDQKDGYRKNEGYMRRGGYRQQQSQTAYGTYGGYFRDQKDGYRKNEGYMRRGGYRQQQSQTAYGTYGGYFRDQKDGYRKNEGYMRRGGYRQQQSQTAYGTYGGYFRDQKDGYRKNEGYMRRGGYRQQQSQTAYGTYGGYFRDQK
HUMAN12145	HUMAN12145_1to80	0.888143	0.739212178579	AAASGYTDLREKLKSMTSRDNYKAGSREAAAAAAAAVAAAAAAAAAAEPYPVSGAKRKYQEDSDPERSDYEEQQLQKEEAAASGYTDLREKLKSMTSRDNYKAGSREAAAAAAAAVAAAAAAAAAAEPYPVSGAKRKYQEDSDPERSDYEEQQLQKEEAAASGYTDLREKLKSMTSRDNYKAGSREAAAAAAAAVAAAAAAAAAAEPYPVSGAKRKYQEDSDPERSDYEEQQLQKEEAAASGYTDLREKLKSMTSR
HUMAN12341	HUMAN12341_1089to1122	0.893591	0.743746651347	LEERQNLKGKRDEKHEDFSGGIDFKGSSDDEEESLEERQNLKGKRDEKHEDFSGGIDFKGSSDDEEESLEERQNLKGKRDEKHEDFSGGIDFKGSSDDEEESLEERQNLKGKRDEKHEDFSGGIDFKGSSDDEEESLEERQNLKGKRDEKHEDFSGGIDFKGSSDDEEESLEERQNLKGKRDEKHEDFSGGIDFKGSSDDEEESLEERQNLKGKRDEKHEDFSGGIDFKGSSDDEEESLEERQNLKGKRDEKHEDF
HUMAN12973	HUMAN12973_1to37	0.904367	0.752715831835	ALPGARARGWAAAARAAQRRRRVENAGGSPSPEPAGALPGARARGWAAAARAAQRRRRVENAGGSPSPEPAGALPGARARGWAAAARAAQRRRRVENAGGSPSPEPAGALPGARARGWAAAARAAQRRRRVENAGGSPSPEPAGALPGARARGWAAAARAAQRRRRVENAGGSPSPEPAGALPGARARGWAAAARAAQRRRRVENAGGSPSPEPAGALPGARARGWAAAARAAQRRRRVENAGGSPSPEPAGALPG
HUMAN13085	HUMAN13085_99to132	0.90025	0.749289391071	VGEAGGAEDPGAAAGGSVRGSGAVAEGNRTEAGSVGEAGGAEDPGAAAGGSVRGSGAVAEGNRTEAGSVGEAGGAEDPGAAAGGSVRGSGAVAEGNRTEAGSVGEAGGAEDPGAAAGGSVRGSGAVAEGNRTEAGSVGEAGGAEDPGAAAGGSVRGSGAVAEGNRTEAGSVGEAGGAEDPGAAAGGSVRGSGAVAEGNRTEAGSVGEAGGAEDPGAAAGGSVRGSGAVAEGNRTEAGSVGEAGGAEDPGAAAGGSV
HUMAN14034	HUMAN14034_33to87	0.849196	0.706796078455	GDVGAAPPGAAPAPGIFSSQPGHTPHPAASRDPVARTSPLQTPAAPGAAAGPALSGDVGAAPPGAAPAPGIFSSQPGHTPHPAASRDPVARTSPLQTPAAPGAAAGPALSGDVGAAPPGAAPAPGIFSSQPGHTPHPAASRDPVARTSPLQTPAAPGAAAGPALSGDVGAAPPGAAPAPGIFSSQPGHTPHPAASRDPVARTSPLQTPAAPGAAAGPALSGDVGAAPPGAAPAPGIFSSQPGHTPHPAASRDPVAR
HUMAN14855	HUMAN14855_371to402	0.962933	0.801460806375	GAKGGPAGLGLTPSAWEASSLRSSRHSGLSHFGAKGGPAGLGLTPSAWEASSLRSSRHSGLSHFGAKGGPAGLGLTPSAWEASSLRSSRHSGLSHFGAKGGPAGLGLTPSAWEASSLRSSRHSGLSHFGAKGGPAGLGLTPSAWEASSLRSSRHSGLSHFGAKGGPAGLGLTPSAWEASSLRSSRHSGLSHFGAKGGPAGLGLTPSAWEASSLRSSRHSGLSHFGAKGGPAGLGLTPSAWEASSLRSSRHSGLSHF
HUMAN15048	HUMAN15048_1to34	1.04802	0.872275932959	AESGGSSGGAGGGGAFGAGPGPERPNSTADKNGAESGGSSGGAGGGGAFGAGPGPERPNSTADKNGAESGGSSGGAGGGGAFGAGPGPERPNSTADKNGAESGGSSGGAGGGGAFGAGPGPERPNSTADKNGAESGGSSGGAGGGGAFGAGPGPERPNSTADKNGAESGGSSGGAGGGGAFGAGPGPERPNSTADKNGAESGGSSGGAGGGGAFGAGPGPERPNSTADKNGAESGGSSGGAGGGGAFGAGPGPERP
HUMAN15343	HUMAN15343_68to115	0.87173	0.725551560323	HATAMGAFVRPRAPTGEPGGVGCQPDDGDSPRNPHDSTGAPETRPDGRHATAMGAFVRPRAPTGEPGGVGCQPDDGDSPRNPHDSTGAPETRPDGRHATAMGAFVRPRAPTGEPGGVGCQPDDGDSPRNPHDSTGAPETRPDGRHATAMGAFVRPRAPTGEPGGVGCQPDDGDSPRNPHDSTGAPETRPDGRHATAMGAFVRPRAPTGEPGGVGCQPDDGDSPRNPHDSTGAPETRPDGRHATAMGAFVRPRAPTG
HUMAN16546	HUMAN16546_1to58	0.978761	0.814634852977	AASAAAASAAAASAASGSPGPGEGSAGGEKRSTAPSAAASASASAAASSPAGGGAEAAASAAAASAAAASAASGSPGPGEGSAGGEKRSTAPSAAASASASAAASSPAGGGAEAAASAAAASAAAASAASGSPGPGEGSAGGEKRSTAPSAAASASASAAASSPAGGGAEAAASAAAASAAAASAASGSPGPGEGSAGGEKRSTAPSAAASASASAAASSPAGGGAEAAASAAAASAAAASAASGSPGPGEGSAGG
HUMAN17377	HUMAN17377_1to42	0.882029	0.734123665004	ASRLLRGAGTLAAQALRARGPSGAAAMRSMASGGGVPTDEEASRLLRGAGTLAAQALRARGPSGAAAMRSMASGGGVPTDEEASRLLRGAGTLAAQALRARGPSGAAAMRSMASGGGVPTDEEASRLLRGAGTLAAQALRARGPSGAAAMRSMASGGGVPTDEEASRLLRGAGTLAAQALRARGPSGAAAMRSMASGGGVPTDEEASRLLRGAGTLAAQALRARGPSGAAAMRSMASGGGVPTDEEASRLLRGAGT
HUMAN17384	HUMAN17384_1to31	0.904674	0.752970775935	GKRAGGGATGATTAAVSTSAGAGLEPAAARGKRAGGGATGATTAAVSTSAGAGLEPAAARGKRAGGGATGATTAAVSTSAGAGLEPAAARGKRAGGGATGATTAAVSTSAGAGLEPAAARGKRAGGGATGATTAAVSTSAGAGLEPAAARGKRAGGGATGATTAAVSTSAGAGLEPAAARGKRAGGGATGATTAAVSTSAGAGLEPAAARGKRAGGGATGATTAAVSTSAGAGLEPAAARGKRAGGGATGATTAAV
HUMAN17456	HUMAN17456_109to148	0.931822	0.775566988931	RNGHEYYGDYYQRHYDEDSAIGPRSPYGFRHGASVNYDDYRNGHEYYGDYYQRHYDEDSAIGPRSPYGFRHGASVNYDDYRNGHEYYGDYYQRHYDEDSAIGPRSPYGFRHGASVNYDDYRNGHEYYGDYYQRHYDEDSAIGPRSPYGFRHGASVNYDDYRNGHEYYGDYYQRHYDEDSAIGPRSPYGFRHGASVNYDDYRNGHEYYGDYYQRHYDEDSAIGPRSPYGFRHGASVNYDDYRNGHEYYGDYYQRHYD
HUMAN18217	HUMAN18217_732to763	0.844705	0.703058138566	LGNSRDWSQITAEVTSPKVDVFNANSNLSSGPLGNSRDWSQITAEVTSPKVDVFNANSNLSSGPLGNSRDWSQITAEVTSPKVDVFNANSNLSSGPLGNSRDWSQITAEVTSPKVDVFNANSNLSSGPLGNSRDWSQITAEVTSPKVDVFNANSNLSSGPLGNSRDWSQITAEVTSPKVDVFNANSNLSSGPLGNSRDWSQITAEVTSPKVDVFNANSNLSSGPLGNSRDWSQITAEVTSPKVDVFNANSNLSSGP
HUMAN18235	HUMAN18235_330to367	0.844184	0.702624748479	EAAASGGGPPSGGAPAASSAARDSCAAGTKHWTMNLDREAAASGGGPPSGGAPAASSAARDSCAAGTKHWTMNLDREAAASGGGPPSGGAPAASSAARDSCAAGTKHWTMNLDREAAASGGGPPSGGAPAASSAARDSCAAGTKHWTMNLDREAAASGGGPPSGGAPAASSAARDSCAAGTKHWTMNLDREAAASGGGPPSGGAPAASSAARDSCAAGTKHWTMNLDREAAASGGGPPSGGAPAASSAARDSCAAG
HUMAN18350	HUMAN18350_61to100	0.860059	0.715837937111	PGAAKPGGAAAEGAGPGAARGAQRAARAAGAAGAAAAAARPGAAKPGGAAAEGAGPGAARGAQRAARAAGAAGAAAAAARPGAAKPGGAAAEGAGPGAARGAQRAARAAGAAGAAAAAARPGAAKPGGAAAEGAGPGAARGAQRAARAAGAAGAAAAAARPGAAKPGGAAAEGAGPGAARGAQRAARAAGAAGAAAAAARPGAAKPGGAAAEGAGPGAARGAQRAARAAGAAGAAAAAARPGAAKPGGAAAEGAGP
HUMAN18746	HUMAN18746_152to183	0.868067	0.722502748376	TGVQRSTAADMAASTAAGKQRIPKVAKVKNKATGVQRSTAADMAASTAAGKQRIPKVAKVKNKATGVQRSTAADMAASTAAGKQRIPKVAKVKNKATGVQRSTAADMAASTAAGKQRIPKVAKVKNKATGVQRSTAADMAASTAAGKQRIPKVAKVKNKATGVQRSTAADMAASTAAGKQRIPKVAKVKNKATGVQRSTAADMAASTAAGKQRIPKVAKVKNKATGVQRSTAADMAASTAAGKQRIPKVAKVKNKA
HUMAN18825	HUMAN18825_117to172	0.964764	0.802984666643	SEPAGSPGPAVSTKDSVAGGAAISTKDSAGAFRTKEGSPEPGPQPAPSSASAYRRRSEPAGSPGPAVSTKDSVAGGAAISTKDSAGAFRTKEGSPEPGPQPAPSSASAYRRRSEPAGSPGPAVSTKDSVAGGAAISTKDSAGAFRTKEGSPEPGPQPAPSSASAYRRRSEPAGSPGPAVSTKDSVAGGAAISTKDSAGAFRTKEGSPEPGPQPAPSSASAYRRRSEPAGSPGPAVSTKDSVAGGAAISTKDSAGAF
HUMAN19403	HUMAN19403_1to70	0.864419	0.719466239627	SHYGSYYGGLGYSCGGFGGLGYGYGCGCGSFCRRGSGCGYGGYGYGSGFGSYGYGSGFGGYGYGSGFGGSHYGSYYGGLGYSCGGFGGLGYGYGCGCGSFCRRGSGCGYGGYGYGSGFGSYGYGSGFGGYGYGSGFGGSHYGSYYGGLGYSCGGFGGLGYGYGCGCGSFCRRGSGCGYGGYGYGSGFGSYGYGSGFGGYGYGSGFGGSHYGSYYGGLGYSCGGFGGLGYGYGCGCGSFCRRGSGCGYGGYGYGSGF
HUMAN19733	HUMAN19733_1to105	0.842617	0.701320510226	HFSTVTRDMEAFTASSLSSLGAAGGFPGAASPGADPYGPREPPPPPPRYDPCAAAAPGAPGPPPPPHAYPFAPAAGAATSAAAEPEGPGASCAAAAKAPVKKNAHFSTVTRDMEAFTASSLSSLGAAGGFPGAASPGADPYGPREPPPPPPRYDPCAAAAPGAPGPPPPPHAYPFAPAAGAATSAAAEPEGPGASCAAAAKAPVKKNAHFSTVTRDMEAFTASSLSSLGAAGGFPGAASPGADPYGPREPPPPPPR
HUMAN19770	HUMAN19770_186to224	0.903875	0.752306155171	PHGKHGNRNSNSYGIPEPAHAYAQPQTTTPLPAVSGSPGPHGKHGNRNSNSYGIPEPAHAYAQPQTTTPLPAVSGSPGPHGKHGNRNSNSYGIPEPAHAYAQPQTTTPLPAVSGSPGPHGKHGNRNSNSYGIPEPAHAYAQPQTTTPLPAVSGSPGPHGKHGNRNSNSYGIPEPAHAYAQPQTTTPLPAVSGSPGPHGKHGNRNSNSYGIPEPAHAYAQPQTTTPLPAVSGSPGPHGKHGNRNSNSYGIPEPAHAY
HUMAN19958	HUMAN19958_1to40	0.842009	0.700814392361	APRLCSISVTARRLLGGPGPRAGDVASAAAARFYSKDNEAPRLCSISVTARRLLGGPGPRAGDVASAAAARFYSKDNEAPRLCSISVTARRLLGGPGPRAGDVASAAAARFYSKDNEAPRLCSISVTARRLLGGPGPRAGDVASAAAARFYSKDNEAPRLCSISVTARRLLGGPGPRAGDVASAAAARFYSKDNEAPRLCSISVTARRLLGGPGPRAGDVASAAAARFYSKDNEAPRLCSISVTARRLLGGPGPRA
HUMAN20632	HUMAN20632_1to44	0.934252	0.777589029516	AAVGRVGSFGSSPPGLSSTYTGGPLGNEIASGNGGAAAGDDEDAAVGRVGSFGSSPPGLSSTYTGGPLGNEIASGNGGAAAGDDEDAAVGRVGSFGSSPPGLSSTYTGGPLGNEIASGNGGAAAGDDEDAAVGRVGSFGSSPPGLSSTYTGGPLGNEIASGNGGAAAGDDEDAAVGRVGSFGSSPPGLSSTYTGGPLGNEIASGNGGAAAGDDEDAAVGRVGSFGSSPPGLSSTYTGGPLGNEIASGNGGAAAGDD
HUMAN21360	HUMAN21360_1to32	0.878251	0.730979056781	SGRPRTTSFAESCKPVQQPSAFGSMKVSRDKSGRPRTTSFAESCKPVQQPSAFGSMKVSRDKSGRPRTTSFAESCKPVQQPSAFGSMKVSRDKSGRPRTTSFAESCKPVQQPSAFGSMKVSRDKSGRPRTTSFAESCKPVQQPSAFGSMKVSRDKSGRPRTTSFAESCKPVQQPSAFGSMKVSRDKSGRPRTTSFAESCKPVQQPSAFGSMKVSRDKSGRPRTTSFAESCKPVQQPSAFGSMKVSRDKSGRPRTTS
HUMAN22018	HUMAN22018_1to36	0.923115	0.768319462469	AAPAPGAGAASGGAGCSGGGAGAGAGSGSGAAGAGAAPAPGAGAASGGAGCSGGGAGAGAGSGSGAAGAGAAPAPGAGAASGGAGCSGGGAGAGAGSGSGAAGAGAAPAPGAGAASGGAGCSGGGAGAGAGSGSGAAGAGAAPAPGAGAASGGAGCSGGGAGAGAGSGSGAAGAGAAPAPGAGAASGGAGCSGGGAGAGAGSGSGAAGAGAAPAPGAGAASGGAGCSGGGAGAGAGSGSGAAGAGAAPAPGAGAAS
HUMAN22027	HUMAN22027_122to156	0.86424	0.719317410613	GRQYGRGRSGGQVRDEYRQDYDAGRGGYGKLAQNQGRQYGRGRSGGQVRDEYRQDYDAGRGGYGKLAQNQGRQYGRGRSGGQVRDEYRQDYDAGRGGYGKLAQNQGRQYGRGRSGGQVRDEYRQDYDAGRGGYGKLAQNQGRQYGRGRSGGQVRDEYRQDYDAGRGGYGKLAQNQGRQYGRGRSGGQVRDEYRQDYDAGRGGYGKLAQNQGRQYGRGRSGGQVRDEYRQDYDAGRGGYGKLAQNQGRQYGRGRSGG
HUMAN22628	HUMAN22628_1911to1947	0.940393	0.782700512369	SEMVTDLDDEVGSPAEEFKAFAADTGMNRSQSEYCNVSEMVTDLDDEVGSPAEEFKAFAADTGMNRSQSEYCNVSEMVTDLDDEVGSPAEEFKAFAADTGMNRSQSEYCNVSEMVTDLDDEVGSPAEEFKAFAADTGMNRSQSEYCNVSEMVTDLDDEVGSPAEEFKAFAADTGMNRSQSEYCNVSEMVTDLDDEVGSPAEEFKAFAADTGMNRSQSEYCNVSEMVTDLDDEVGSPAEEFKAFAADTGMNRSQSEY
HUMAN22952	HUMAN22952_429to466	0.975357	0.811801247782	TCEAAPNGDSICTKESKSDETGFYTSDEEDDDGSPGTETCEAAPNGDSICTKESKSDETGFYTSDEEDDDGSPGTETCEAAPNGDSICTKESKSDETGFYTSDEEDDDGSPGTETCEAAPNGDSICTKESKSDETGFYTSDEEDDDGSPGTETCEAAPNGDSICTKESKSDETGFYTSDEEDDDGSPGTETCEAAPNGDSICTKESKSDETGFYTSDEEDDDGSPGTETCEAAPNGDSICTKESKSDETGFYTSDE
HUMAN23396	HUMAN23396_129to202	0.862166	0.717591490155	TGGGAAGGPGDDSGGGGGAGGGGGGGSSSSPAATSAAATSAAAAAAAAAAAAAAAAGAGAPSVGAAGAADGGDETGGGAAGGPGDDSGGGGGAGGGGGGGSSSSPAATSAAATSAAAAAAAAAAAAAAAAGAGAPSVGAAGAADGGDETGGGAAGGPGDDSGGGGGAGGGGGGGSSSSPAATSAAATSAAAAAAAAAAAAAAAAGAGAPSVGAAGAADGGDETGGGAAGGPGDDSGGGGGAGGGGGGGSSSSPAAT
HUMAN23455	HUMAN23455_1to31	0.920265	0.76594812019	SSRPLESPPPYRPDEFKPNHYAPSNDIYGGSSRPLESPPPYRPDEFKPNHYAPSNDIYGGSSRPLESPPPYRPDEFKPNHYAPSNDIYGGSSRPLESPPPYRPDEFKPNHYAPSNDIYGGSSRPLESPPPYRPDEFKPNHYAPSNDIYGGSSRPLESPPPYRPDEFKPNHYAPSNDIYGGSSRPLESPPPYRPDEFKPNHYAPSNDIYGGSSRPLESPPPYRPDEFKPNHYAPSNDIYGGSSRPLESPPPYRPDEF
HUMAN24273	HUMAN24273_152to188	1.03996	0.865572475761	INNRIADKAFYQQPDADIIGYVASEEAFVKESKEETPINNRIADKAFYQQPDADIIGYVASEEAFVKESKEETPINNRIADKAFYQQPDADIIGYVASEEAFVKESKEETPINNRIADKAFYQQPDADIIGYVASEEAFVKESKEETPINNRIADKAFYQQPDADIIGYVASEEAFVKESKEETPINNRIADKAFYQQPDADIIGYVASEEAFVKESKEETPINNRIADKAFYQQPDADIIGYVASEEAFVKESKE
HUMAN24340	HUMAN24340_286to332	0.933522	0.776981707922	YGPGYGGYDYSPYGYYGYGPGYDYSQGSTNYGKSQRRGGHQNNYKPYYGPGYGGYDYSPYGYYGYGPGYDYSQGSTNYGKSQRRGGHQNNYKPYYGPGYGGYDYSPYGYYGYGPGYDYSQGSTNYGKSQRRGGHQNNYKPYYGPGYGGYDYSPYGYYGYGPGYDYSQGSTNYGKSQRRGGHQNNYKPYYGPGYGGYDYSPYGYYGYGPGYDYSQGSTNYGKSQRRGGHQNNYKPYYGPGYGGYDYSPYGYYGYGPG
HUMAN24554	HUMAN24554_203to236	1.12193	0.933794604055	AAAPGTAAAAAAAAAAAAAFGQYQPQQLQTDRMQAAAPGTAAAAAAAAAAAAAFGQYQPQQLQTDRMQAAAPGTAAAAAAAAAAAAAFGQYQPQQLQTDRMQAAAPGTAAAAAAAAAAAAAFGQYQPQQLQTDRMQAAAPGTAAAAAAAAAAAAAFGQYQPQQLQTDRMQAAAPGTAAAAAAAAAAAAAFGQYQPQQLQTDRMQAAAPGTAAAAAAAAAAAAAFGQYQPQQLQTDRMQAAAPGTAAAAAAAAAAAA
HUMAN24916	HUMAN24916_1555to1585	0.861173	0.716764794596	GASCAAAAQRNASSYKATTRAFPRVTPTANQGASCAAAAQRNASSYKATTRAFPRVTPTANQGASCAAAAQRNASSYKATTRAFPRVTPTANQGASCAAAAQRNASSYKATTRAFPRVTPTANQGASCAAAAQRNASSYKATTRAFPRVTPTANQGASCAAAAQRNASSYKATTRAFPRVTPTANQGASCAAAAQRNASSYKATTRAFPRVTPTANQGASCAAAAQRNASSYKATTRAFPRVTPTANQGASCAAAA
HUMAN25291	HUMAN25291_1to31	0.956959	0.796488925137	AMNYNAKDEVDGGPPCAPGGTAKTRRPDNTAMNYNAKDEVDGGPPCAPGGTAKTRRPDNTAMNYNAKDEVDGGPPCAPGGTAKTRRPDNTAMNYNAKDEVDGGPPCAPGGTAKTRRPDNTAMNYNAKDEVDGGPPCAPGGTAKTRRPDNTAMNYNAKDEVDGGPPCAPGGTAKTRRPDNTAMNYNAKDEVDGGPPCAPGGTAKTRRPDNTAMNYNAKDEVDGGPPCAPGGTAKTRRPDNTAMNYNAKDEVDGGPPC
HUMAN25329	HUMAN25329_44to73	0.88339	0.735256601063	GGKKEEETPNHAAEAMPDGPGMTAASGKLYGGKKEEETPNHAAEAMPDGPGMTAASGKLYGGKKEEETPNHAAEAMPDGPGMTAASGKLYGGKKEEETPNHAAEAMPDGPGMTAASGKLYGGKKEEETPNHAAEAMPDGPGMTAASGKLYGGKKEEETPNHAAEAMPDGPGMTAASGKLYGGKKEEETPNHAAEAMPDGPGMTAASGKLYGGKKEEETPNHAAEAMPDGPGMTAASGKLYGGKKEEETPNHAAEAM
HUMAN25701	HUMAN25701_1371to1409	1.00749	0.838548897276	ESELFEVKKDTERADEIRAMKQAWETTEPGRAIKASQARESELFEVKKDTERADEIRAMKQAWETTEPGRAIKASQARESELFEVKKDTERADEIRAMKQAWETTEPGRAIKASQARESELFEVKKDTERADEIRAMKQAWETTEPGRAIKASQARESELFEVKKDTERADEIRAMKQAWETTEPGRAIKASQARESELFEVKKDTERADEIRAMKQAWETTEPGRAIKASQARESELFEVKKDTERADEIRAMKQ
HUMAN25709	HUMAN25709_1to35	0.86031	0.716046347339	EDAGAAGPGPEPEPEPEPEPEPAPEPEPEPKPGAEDAGAAGPGPEPEPEPEPEPEPAPEPEPEPKPGAEDAGAAGPGPEPEPEPEPEPEPAPEPEPEPKPGAEDAGAAGPGPEPEPEPEPEPEPAPEPEPEPKPGAEDAGAAGPGPEPEPEPEPEPEPAPEPEPEPKPGAEDAGAAGPGPEPEPEPEPEPEPAPEPEPEPKPGAEDAGAAGPGPEPEPEPEPEPEPAPEPEPEPKPGAEDAGAAGPGPEPEPEPEP
HUMAN26106	HUMAN26106_25to225	0.961665	0.8004057575	GLVADELNKNMEGAAAAAAAAAAAAAAGAGGGGFPHPAAAAAGGNFSVAAAAAAAAAAAANQCRNLMAHPAPLAPGAASAYSSAPGEAPPSAAAAAAAAAAAAAAAAAASSSGGPGPAGPAGAEAAKQCSPCSAAAQSSSGPAALPYGYFGSGYYPCARMGPHPNAIKSCAQPASAAAAAAFADKYMDTAGPAAEEFSSRAGLVADELNKNMEGAAAAAAAAAAAAAAGAGGGGFPHPAAAAAGGNFSVAAAAAAA
HUMAN26518	HUMAN26518_1to30	1.16952	0.973404850635	AYPGHPGAGGGYYPGGYGGAPGGPAFPGQAYPGHPGAGGGYYPGGYGGAPGGPAFPGQAYPGHPGAGGGYYPGGYGGAPGGPAFPGQAYPGHPGAGGGYYPGGYGGAPGGPAFPGQAYPGHPGAGGGYYPGGYGGAPGGPAFPGQAYPGHPGAGGGYYPGGYGGAPGGPAFPGQAYPGHPGAGGGYYPGGYGGAPGGPAFPGQAYPGHPGAGGGYYPGGYGGAPGGPAFPGQAYPGHPGAGGGYYPGGYGGAPGGP
HUMAN26658	HUMAN26658_1to35	0.971066	0.80822974834	AAAAAAAAATNGTGGSSGMEVDAAVVPSVMACGVAAAAAAAAATNGTGGSSGMEVDAAVVPSVMACGVAAAAAAAAATNGTGGSSGMEVDAAVVPSVMACGVAAAAAAAAATNGTGGSSGMEVDAAVVPSVMACGVAAAAAAAAATNGTGGSSGMEVDAAVVPSVMACGVAAAAAAAAATNGTGGSSGMEVDAAVVPSVMACGVAAAAAAAAATNGTGGSSGMEVDAAVVPSVMACGVAAAAAAAAATNGTGGSSG
HUMAN26735	HUMAN26735_186to228	0.855113	0.711720780896	GSDEDPAASARRPYQAPVSVMPVATSDQEGDSSFGKYGRNAYVGSDEDPAASARRPYQAPVSVMPVATSDQEGDSSFGKYGRNAYVGSDEDPAASARRPYQAPVSVMPVATSDQEGDSSFGKYGRNAYVGSDEDPAASARRPYQAPVSVMPVATSDQEGDSSFGKYGRNAYVGSDEDPAASARRPYQAPVSVMPVATSDQEGDSSFGKYGRNAYVGSDEDPAASARRPYQAPVSVMPVATSDQEGDSSFGKYGRNA
HUMAN26871	HUMAN26871_1to35	0.967297	0.805093375323	ATDGASCEPDLSRAPEDAAGAAAEAAKKEFDVDTATDGASCEPDLSRAPEDAAGAAAEAAKKEFDVDTATDGASCEPDLSRAPEDAAGAAAEAAKKEFDVDTATDGASCEPDLSRAPEDAAGAAAEAAKKEFDVDTATDGASCEPDLSRAPEDAAGAAAEAAKKEFDVDTATDGASCEPDLSRAPEDAAGAAAEAAKKEFDVDTATDGASCEPDLSRAPEDAAGAAAEAAKKEFDVDTATDGASCEPDLSRAPEDA
HUMAN27200	HUMAN27200_1290to1331	0.942227	0.784226605071	KGTYHTNEAKGAESAESADAAIMNNDPNFTETIDESKKEWLIKGTYHTNEAKGAESAESADAAIMNNDPNFTETIDESKKEWLIKGTYHTNEAKGAESAESADAAIMNNDPNFTETIDESKKEWLIKGTYHTNEAKGAESAESADAAIMNNDPNFTETIDESKKEWLIKGTYHTNEAKGAESAESADAAIMNNDPNFTETIDESKKEWLIKGTYHTNEAKGAESAESADAAIMNNDPNFTETIDESKKEWLIKGTY
HUMAN27264	HUMAN27264_633to672	0.921776	0.767205526914	MLKKREEQGRLLPTGAGLEPKSAQDKALLQMVEAAGAAEDMLKKREEQGRLLPTGAGLEPKSAQDKALLQMVEAAGAAEDMLKKREEQGRLLPTGAGLEPKSAQDKALLQMVEAAGAAEDMLKKREEQGRLLPTGAGLEPKSAQDKALLQMVEAAGAAEDMLKKREEQGRLLPTGAGLEPKSAQDKALLQMVEAAGAAEDMLKKREEQGRLLPTGAGLEPKSAQDKALLQMVEAAGAAEDMLKKREEQGRLLPTGA
HUMAN27845	HUMAN27845_181to210	0.855474	0.712021613942	EANGIKIGPQHAATNATHAGNQGGQQAGGGEANGIKIGPQHAATNATHAGNQGGQQAGGGEANGIKIGPQHAATNATHAGNQGGQQAGGGEANGIKIGPQHAATNATHAGNQGGQQAGGGEANGIKIGPQHAATNATHAGNQGGQQAGGGEANGIKIGPQHAATNATHAGNQGGQQAGGGEANGIKIGPQHAATNATHAGNQGGQQAGGGEANGIKIGPQHAATNATHAGNQGGQQAGGGEANGIKIGPQHAATNA
HUMAN27879	HUMAN27879_855to884	0.953574	0.793670996599	AEGGQSAAAHSAHTVKQEDIAVTGKLSSKEAEGGQSAAAHSAHTVKQEDIAVTGKLSSKEAEGGQSAAAHSAHTVKQEDIAVTGKLSSKEAEGGQSAAAHSAHTVKQEDIAVTGKLSSKEAEGGQSAAAHSAHTVKQEDIAVTGKLSSKEAEGGQSAAAHSAHTVKQEDIAVTGKLSSKEAEGGQSAAAHSAHTVKQEDIAVTGKLSSKEAEGGQSAAAHSAHTVKQEDIAVTGKLSSKEAEGGQSAAAHSAHTVK
HUMAN27886	HUMAN27886_1to56	0.890189	0.74091503054	DRGRPAGSPLSASAEPAPLAAAIRDSRPGRTGPGPAGPGGGSRSGSGRPAAANAADRGRPAGSPLSASAEPAPLAAAIRDSRPGRTGPGPAGPGGGSRSGSGRPAAANAADRGRPAGSPLSASAEPAPLAAAIRDSRPGRTGPGPAGPGGGSRSGSGRPAAANAADRGRPAGSPLSASAEPAPLAAAIRDSRPGRTGPGPAGPGGGSRSGSGRPAAANAADRGRPAGSPLSASAEPAPLAAAIRDSRPGRTGPGPA
HUMAN28080	HUMAN28080_2077to2107	0.898955	0.748210777602	AHSEETSAMSNTMVNKDDLPVSKYYRGKLSKAHSEETSAMSNTMVNKDDLPVSKYYRGKLSKAHSEETSAMSNTMVNKDDLPVSKYYRGKLSKAHSEETSAMSNTMVNKDDLPVSKYYRGKLSKAHSEETSAMSNTMVNKDDLPVSKYYRGKLSKAHSEETSAMSNTMVNKDDLPVSKYYRGKLSKAHSEETSAMSNTMVNKDDLPVSKYYRGKLSKAHSEETSAMSNTMVNKDDLPVSKYYRGKLSKAHSEETSA
HUMAN28825	HUMAN28825_1to33	1.07224	0.892438990026	AESGESGGPPGSQDSAAGAEGAGAPAAAASAEAESGESGGPPGSQDSAAGAEGAGAPAAAASAEAESGESGGPPGSQDSAAGAEGAGAPAAAASAEAESGESGGPPGSQDSAAGAEGAGAPAAAASAEAESGESGGPPGSQDSAAGAEGAGAPAAAASAEAESGESGGPPGSQDSAAGAEGAGAPAAAASAEAESGESGGPPGSQDSAAGAEGAGAPAAAASAEAESGESGGPPGSQDSAAGAEGAGAPAAAASAE
HUMAN29407	HUMAN29407_235to275	0.896023	0.745771073196	PTIDTPLPGQAPPEAEGATAAASEAAAGASATDEEARDELTPTIDTPLPGQAPPEAEGATAAASEAAAGASATDEEARDELTPTIDTPLPGQAPPEAEGATAAASEAAAGASATDEEARDELTPTIDTPLPGQAPPEAEGATAAASEAAAGASATDEEARDELTPTIDTPLPGQAPPEAEGATAAASEAAAGASATDEEARDELTPTIDTPLPGQAPPEAEGATAAASEAAAGASATDEEARDELTPTIDTPLPGQ
HUMAN29664	HUMAN29664_1005to1034	0.883274	0.735159316498	TSNDPLSISSEVDVITSSLAHTHSYIETHVTSNDPLSISSEVDVITSSLAHTHSYIETHVTSNDPLSISSEVDVITSSLAHTHSYIETHVTSNDPLSISSEVDVITSSLAHTHSYIETHVTSNDPLSISSEVDVITSSLAHTHSYIETHVTSNDPLSISSEVDVITSSLAHTHSYIETHVTSNDPLSISSEVDVITSSLAHTHSYIETHVTSNDPLSISSEVDVITSSLAHTHSYIETHVTSNDPLSISSEVDVIT
HUMAN30108	HUMAN30108_1to41	1.02876	0.85624625447	SKSGFGSYGSISAADGASGGSDQLCERDATPAIKTQRPKVSKSGFGSYGSISAADGASGGSDQLCERDATPAIKTQRPKVSKSGFGSYGSISAADGASGGSDQLCERDATPAIKTQRPKVSKSGFGSYGSISAADGASGGSDQLCERDATPAIKTQRPKVSKSGFGSYGSISAADGASGGSDQLCERDATPAIKTQRPKVSKSGFGSYGSISAADGASGGSDQLCERDATPAIKTQRPKVSKSGFGSYGSISAADG
