## Supplementary File 5 for "Discovering molecular features of intrinsically disordered regions by using evolution for contrastive learning": filter_181_idr_activations.txt

HUMAN20607	HUMAN20607_61to96	1.9697	0.604851427477	SKESRRRHRHRGHKHHHRRRKDKESDKEDGRESPSSKESRRRHRHRGHKHHHRRRKDKESDKEDGRESPSSKESRRRHRHRGHKHHHRRRKDKESDKEDGRESPSSKESRRRHRHRGHKHHHRRRKDKESDKEDGRESPSSKESRRRHRHRGHKHHHRRRKDKESDKEDGRESPSSKESRRRHRHRGHKHHHRRRKDKESDKEDGRESPSSKESRRRHRHRGHKHHHRRRKDKESDKEDGRESPSSKESRRRHRHR
HUMAN02667	HUMAN02667_30to61	1.87397	0.575452836797	SDPNFKNRLRERRKKQKLAKERAGLSKLPDLKSDPNFKNRLRERRKKQKLAKERAGLSKLPDLKSDPNFKNRLRERRKKQKLAKERAGLSKLPDLKSDPNFKNRLRERRKKQKLAKERAGLSKLPDLKSDPNFKNRLRERRKKQKLAKERAGLSKLPDLKSDPNFKNRLRERRKKQKLAKERAGLSKLPDLKSDPNFKNRLRERRKKQKLAKERAGLSKLPDLKSDPNFKNRLRERRKKQKLAKERAGLSKLPDLK
HUMAN04342	HUMAN04342_991to1025	2.09961	0.644743851283	DKKRKLEAKQEPKQSKKLKNRETKNKKDMKLKRKKDKKRKLEAKQEPKQSKKLKNRETKNKKDMKLKRKKDKKRKLEAKQEPKQSKKLKNRETKNKKDMKLKRKKDKKRKLEAKQEPKQSKKLKNRETKNKKDMKLKRKKDKKRKLEAKQEPKQSKKLKNRETKNKKDMKLKRKKDKKRKLEAKQEPKQSKKLKNRETKNKKDMKLKRKKDKKRKLEAKQEPKQSKKLKNRETKNKKDMKLKRKKDKKRKLEAKQE
HUMAN05342	HUMAN05342_85to122	2.75424	0.84576591884	KNRKKRYKKKKKRRYQPTGRPRGRPEGRRNPIYSLIDKKNRKKRYKKKKKRRYQPTGRPRGRPEGRRNPIYSLIDKKNRKKRYKKKKKRRYQPTGRPRGRPEGRRNPIYSLIDKKNRKKRYKKKKKRRYQPTGRPRGRPEGRRNPIYSLIDKKNRKKRYKKKKKRRYQPTGRPRGRPEGRRNPIYSLIDKKNRKKRYKKKKKRRYQPTGRPRGRPEGRRNPIYSLIDKKNRKKRYKKKKKRRYQPTGRPRGRPEGR
HUMAN05448	HUMAN05448_1to43	2.12003	0.651013882349	GKTANSPGSGARPDPVRSFNRWKKKHSHRQNKKKQLRKQLKKGKTANSPGSGARPDPVRSFNRWKKKHSHRQNKKKQLRKQLKKGKTANSPGSGARPDPVRSFNRWKKKHSHRQNKKKQLRKQLKKGKTANSPGSGARPDPVRSFNRWKKKHSHRQNKKKQLRKQLKKGKTANSPGSGARPDPVRSFNRWKKKHSHRQNKKKQLRKQLKKGKTANSPGSGARPDPVRSFNRWKKKHSHRQNKKKQLRKQLKKGKTA
HUMAN12144	HUMAN12144_67to103	2.29803	0.705673433301	PQKTKRKRKARTVLKSTSKLMTQMRMGKKKRAMKGKKPQKTKRKRKARTVLKSTSKLMTQMRMGKKKRAMKGKKPQKTKRKRKARTVLKSTSKLMTQMRMGKKKRAMKGKKPQKTKRKRKARTVLKSTSKLMTQMRMGKKKRAMKGKKPQKTKRKRKARTVLKSTSKLMTQMRMGKKKRAMKGKKPQKTKRKRKARTVLKSTSKLMTQMRMGKKKRAMKGKKPQKTKRKRKARTVLKSTSKLMTQMRMGKKKRAMK
HUMAN13158	HUMAN13158_807to847	2.40728	0.739222100591	VGRKVRRPAGVRGHFKVVDSRMKKDQRAQQRKEQKKKHKRKVGRKVRRPAGVRGHFKVVDSRMKKDQRAQQRKEQKKKHKRKVGRKVRRPAGVRGHFKVVDSRMKKDQRAQQRKEQKKKHKRKVGRKVRRPAGVRGHFKVVDSRMKKDQRAQQRKEQKKKHKRKVGRKVRRPAGVRGHFKVVDSRMKKDQRAQQRKEQKKKHKRKVGRKVRRPAGVRGHFKVVDSRMKKDQRAQQRKEQKKKHKRKVGRKVRRPAG
HUMAN13688	HUMAN13688_1to37	2.2052	0.677168333579	IATGGLLRISARKQDPLRPPSQIPKRKRKAKKRRKNIATGGLLRISARKQDPLRPPSQIPKRKRKAKKRRKNIATGGLLRISARKQDPLRPPSQIPKRKRKAKKRRKNIATGGLLRISARKQDPLRPPSQIPKRKRKAKKRRKNIATGGLLRISARKQDPLRPPSQIPKRKRKAKKRRKNIATGGLLRISARKQDPLRPPSQIPKRKRKAKKRRKNIATGGLLRISARKQDPLRPPSQIPKRKRKAKKRRKNIATG
HUMAN15081	HUMAN15081_1275to1311	2.77279	0.851460496044	RRSHRMRRHHHHHQHHHQHHHHKSRKERRKHKKHPTERRSHRMRRHHHHHQHHHQHHHHKSRKERRKHKKHPTERRSHRMRRHHHHHQHHHQHHHHKSRKERRKHKKHPTERRSHRMRRHHHHHQHHHQHHHHKSRKERRKHKKHPTERRSHRMRRHHHHHQHHHQHHHHKSRKERRKHKKHPTERRSHRMRRHHHHHQHHHQHHHHKSRKERRKHKKHPTERRSHRMRRHHHHHQHHHQHHHHKSRKERRKHKKH
HUMAN16614	HUMAN16614_649to688	2.00167	0.614668333579	RSEQQKKQQEAEKLHRQERKRLRRSAGHLKSRHKRGRSFHRSEQQKKQQEAEKLHRQERKRLRRSAGHLKSRHKRGRSFHRSEQQKKQQEAEKLHRQERKRLRRSAGHLKSRHKRGRSFHRSEQQKKQQEAEKLHRQERKRLRRSAGHLKSRHKRGRSFHRSEQQKKQQEAEKLHRQERKRLRRSAGHLKSRHKRGRSFHRSEQQKKQQEAEKLHRQERKRLRRSAGHLKSRHKRGRSFHRSEQQKKQQEAEKLHR
HUMAN17789	HUMAN17789_57to90	2.17384	0.667536729478	GGRKSHRRHRHRGHKHRKRDRERDSGLEDGRESPGGRKSHRRHRHRGHKHRKRDRERDSGLEDGRESPGGRKSHRRHRHRGHKHRKRDRERDSGLEDGRESPGGRKSHRRHRHRGHKHRKRDRERDSGLEDGRESPGGRKSHRRHRHRGHKHRKRDRERDSGLEDGRESPGGRKSHRRHRHRGHKHRKRDRERDSGLEDGRESPGGRKSHRRHRHRGHKHRKRDRERDSGLEDGRESPGGRKSHRRHRHRGHKHRK
HUMAN21002	HUMAN21002_695to729	2.20834	0.678131303636	NISVRRRQGVSIGRLHKQRKPDRRKRSRPYKAKRQNISVRRRQGVSIGRLHKQRKPDRRKRSRPYKAKRQNISVRRRQGVSIGRLHKQRKPDRRKRSRPYKAKRQNISVRRRQGVSIGRLHKQRKPDRRKRSRPYKAKRQNISVRRRQGVSIGRLHKQRKPDRRKRSRPYKAKRQNISVRRRQGVSIGRLHKQRKPDRRKRSRPYKAKRQNISVRRRQGVSIGRLHKQRKPDRRKRSRPYKAKRQNISVRRRQGVS
HUMAN22502	HUMAN22502_38to83	2.11792	0.650366240509	SYRRRRRHKRKTGHKEKKEKERISENYSDKSDIENADESSSSILKPSYRRRRRHKRKTGHKEKKEKERISENYSDKSDIENADESSSSILKPSYRRRRRHKRKTGHKEKKEKERISENYSDKSDIENADESSSSILKPSYRRRRRHKRKTGHKEKKEKERISENYSDKSDIENADESSSSILKPSYRRRRRHKRKTGHKEKKEKERISENYSDKSDIENADESSSSILKPSYRRRRRHKRKTGHKEKKEKERISEN
HUMAN22550	HUMAN22550_94to125	3.25651	1.0	SQKKKQKNGKKHQKKKVLKVRKSQRSRQKKTTSQKKKQKNGKKHQKKKVLKVRKSQRSRQKKTTSQKKKQKNGKKHQKKKVLKVRKSQRSRQKKTTSQKKKQKNGKKHQKKKVLKVRKSQRSRQKKTTSQKKKQKNGKKHQKKKVLKVRKSQRSRQKKTTSQKKKQKNGKKHQKKKVLKVRKSQRSRQKKTTSQKKKQKNGKKHQKKKVLKVRKSQRSRQKKTTSQKKKQKNGKKHQKKKVLKVRKSQRSRQKKTT
HUMAN22809	HUMAN22809_559to599	2.24224	0.688542259692	TKKKKPSKNQAEKKQKKSKKKKKKQQKAVSGSTCHSGVTCGTKKKKPSKNQAEKKQKKSKKKKKKQQKAVSGSTCHSGVTCGTKKKKPSKNQAEKKQKKSKKKKKKQQKAVSGSTCHSGVTCGTKKKKPSKNQAEKKQKKSKKKKKKQQKAVSGSTCHSGVTCGTKKKKPSKNQAEKKQKKSKKKKKKQQKAVSGSTCHSGVTCGTKKKKPSKNQAEKKQKKSKKKKKKQQKAVSGSTCHSGVTCGTKKKKPSKNQ
HUMAN24269	HUMAN24269_1to33	2.24591	0.689669739268	PKAKGKTRRQKFGYSVNRKRLNRNARRKAAPRPKAKGKTRRQKFGYSVNRKRLNRNARRKAAPRPKAKGKTRRQKFGYSVNRKRLNRNARRKAAPRPKAKGKTRRQKFGYSVNRKRLNRNARRKAAPRPKAKGKTRRQKFGYSVNRKRLNRNARRKAAPRPKAKGKTRRQKFGYSVNRKRLNRNARRKAAPRPKAKGKTRRQKFGYSVNRKRLNRNARRKAAPRPKAKGKTRRQKFGYSVNRKRLNRNARRKAAPR
HUMAN25168	HUMAN25168_813to846	2.24464	0.689279587407	SKKHHKKKKRAKRKEREEIECIEIQENPDHVTTVSKKHHKKKKRAKRKEREEIECIEIQENPDHVTTVSKKHHKKKKRAKRKEREEIECIEIQENPDHVTTVSKKHHKKKKRAKRKEREEIECIEIQENPDHVTTVSKKHHKKKKRAKRKEREEIECIEIQENPDHVTTVSKKHHKKKKRAKRKEREEIECIEIQENPDHVTTVSKKHHKKKKRAKRKEREEIECIEIQENPDHVTTVSKKHHKKKKRAKRKEREE
HUMAN26392	HUMAN26392_1450to1483	2.47683	0.760579711928	VRRKRKKFPDRLAEDEGDSEPEAVGQSRGRRQKKVRRKRKKFPDRLAEDEGDSEPEAVGQSRGRRQKKVRRKRKKFPDRLAEDEGDSEPEAVGQSRGRRQKKVRRKRKKFPDRLAEDEGDSEPEAVGQSRGRRQKKVRRKRKKFPDRLAEDEGDSEPEAVGQSRGRRQKKVRRKRKKFPDRLAEDEGDSEPEAVGQSRGRRQKKVRRKRKKFPDRLAEDEGDSEPEAVGQSRGRRQKKVRRKRKKFPDRLAEDEGD
HUMAN26498	HUMAN26498_737to777	1.95433	0.600129704079	REKRRQRNKGGPKWKHMQEMKKKRNRRHHRDLDELPRAVATREKRRQRNKGGPKWKHMQEMKKKRNRRHHRDLDELPRAVATREKRRQRNKGGPKWKHMQEMKKKRNRRHHRDLDELPRAVATREKRRQRNKGGPKWKHMQEMKKKRNRRHHRDLDELPRAVATREKRRQRNKGGPKWKHMQEMKKKRNRRHHRDLDELPRAVATREKRRQRNKGGPKWKHMQEMKKKRNRRHHRDLDELPRAVATREKRRQRNKG
HUMAN30434	HUMAN30434_221to255	2.1562	0.662121386501	DNRVVTGLKKQRRKRKRKSEMLQKAARGREEHGDEDNRVVTGLKKQRRKRKRKSEMLQKAARGREEHGDEDNRVVTGLKKQRRKRKRKSEMLQKAARGREEHGDEDNRVVTGLKKQRRKRKRKSEMLQKAARGREEHGDEDNRVVTGLKKQRRKRKRKSEMLQKAARGREEHGDEDNRVVTGLKKQRRKRKRKSEMLQKAARGREEHGDEDNRVVTGLKKQRRKRKRKSEMLQKAARGREEHGDEDNRVVTGLKKQ
