## Supplementary File 5 for "Discovering molecular features of intrinsically disordered regions by using evolution for contrastive learning": filter_182_idr_activations.txt

HUMAN13127	HUMAN13127_454to491	1.42226	0.399173200619	NRNSSHNSRSSSSSDTSECYTDSGRKRKRKGLKGFQQNRNSSHNSRSSSSSDTSECYTDSGRKRKRKGLKGFQQNRNSSHNSRSSSSSDTSECYTDSGRKRKRKGLKGFQQNRNSSHNSRSSSSSDTSECYTDSGRKRKRKGLKGFQQNRNSSHNSRSSSSSDTSECYTDSGRKRKRKGLKGFQQNRNSSHNSRSSSSSDTSECYTDSGRKRKRKGLKGFQQNRNSSHNSRSSSSSDTSECYTDSGRKRKRKGLKG
HUMAN01814	HUMAN01814_1to145	1.31557	0.369230262222	PHPRRYHSSERGSRGSYREHYRSRKHKRRRSRSWSSSSDRTRRRRREDSYHVRSRSSYDDRSSDRRVYDRRYCGSYRRNDYSRDRGDAYYDTDYRHSYEYQRENSSYRSQRSSRRKHRRRRRRSRTFSRSSSQHSSRRAKSVEDPHPRRYHSSERGSRGSYREHYRSRKHKRRRSRSWSSSSDRTRRRRREDSYHVRSRSSYDDRSSDRRVYDRRYCGSYRRNDYSRDRGDAYYDTDYRHSYEYQRENSSYRSQRS
HUMAN05365	HUMAN05365_94to282	1.32985	0.373237489022	RRDLPRSRQGEPRGRSRGGGYGRRSRSYGRRSRSPRRRHRSRSRGPSCSRSRSRSRYRGSRYSRSPYSRSPYSRSRYSRSPYSRSRYRESRYGGSHYSSSGYSNSRYSRYHSSRSHSKSGSSTSSRSASTSKSSSARRSKSSSVSRSRSRSRSSSMTRSPPRVSKRKSKSRSRSKRPPKSPEEEGQMSSRRDLPRSRQGEPRGRSRGGGYGRRSRSYGRRSRSPRRRHRSRSRGPSCSRSRSRSRYRGSRYSRSPY
HUMAN07057	HUMAN07057_1to57	1.32285	0.371272937142	PFNGEKQCVGEDQPSDSDSSRFSESMASLSDYECSRQSFASDSSSKSSSPASTSPPPFNGEKQCVGEDQPSDSDSSRFSESMASLSDYECSRQSFASDSSSKSSSPASTSPPPFNGEKQCVGEDQPSDSDSSRFSESMASLSDYECSRQSFASDSSSKSSSPASTSPPPFNGEKQCVGEDQPSDSDSSRFSESMASLSDYECSRQSFASDSSSKSSSPASTSPPPFNGEKQCVGEDQPSDSDSSRFSESMASLSDY
HUMAN08583	HUMAN08583_180to272	1.41086	0.39597279913	SKRHSRSRSRSRSRTRSSSRSRSRSRSRSRKSYSRSRSRSRSRSRSKSRSVSRSPVPEKSQKRGSSSRSKSPASVDRQRSRSRSRSRSVDSGNSKRHSRSRSRSRSRTRSSSRSRSRSRSRSRKSYSRSRSRSRSRSRSKSRSVSRSPVPEKSQKRGSSSRSKSPASVDRQRSRSRSRSRSVDSGNSKRHSRSRSRSRSRTRSSSRSRSRSRSRSRKSYSRSRSRSRSRSRSKSRSVSRSPVPEKSQKRGSSSRSK
HUMAN10461	HUMAN10461_661to696	1.599	0.448776680189	GSMSSLESCTSGFSQLSAATSSSSSGQSHSSSLVSRGSMSSLESCTSGFSQLSAATSSSSSGQSHSSSLVSRGSMSSLESCTSGFSQLSAATSSSSSGQSHSSSLVSRGSMSSLESCTSGFSQLSAATSSSSSGQSHSSSLVSRGSMSSLESCTSGFSQLSAATSSSSSGQSHSSSLVSRGSMSSLESCTSGFSQLSAATSSSSSGQSHSSSLVSRGSMSSLESCTSGFSQLSAATSSSSSGQSHSSSLVSRGSMS
HUMAN13432	HUMAN13432_686to715	1.54362	0.433232905357	SLESSHSGFSQLSAATTSSSQSHSSSMISRSLESSHSGFSQLSAATTSSSQSHSSSMISRSLESSHSGFSQLSAATTSSSQSHSSSMISRSLESSHSGFSQLSAATTSSSQSHSSSMISRSLESSHSGFSQLSAATTSSSQSHSSSMISRSLESSHSGFSQLSAATTSSSQSHSSSMISRSLESSHSGFSQLSAATTSSSQSHSSSMISRSLESSHSGFSQLSAATTSSSQSHSSSMISRSLESSHSGFSQLSAAT
HUMAN15217	HUMAN15217_622to665	1.46571	0.411367655054	ERRQKSSEAPVQSPQRSVDSISQESSTSSFSSMSASSRQEETKKERRQKSSEAPVQSPQRSVDSISQESSTSSFSSMSASSRQEETKKERRQKSSEAPVQSPQRSVDSISQESSTSSFSSMSASSRQEETKKERRQKSSEAPVQSPQRSVDSISQESSTSSFSSMSASSRQEETKKERRQKSSEAPVQSPQRSVDSISQESSTSSFSSMSASSRQEETKKERRQKSSEAPVQSPQRSVDSISQESSTSSFSSMSAS
HUMAN20549	HUMAN20549_206to246	1.31931	0.370277880473	SKESLSTHTSPSQSPNSVHGSRRGSISSMSSVSSVLDEKDDSKESLSTHTSPSQSPNSVHGSRRGSISSMSSVSSVLDEKDDSKESLSTHTSPSQSPNSVHGSRRGSISSMSSVSSVLDEKDDSKESLSTHTSPSQSPNSVHGSRRGSISSMSSVSSVLDEKDDSKESLSTHTSPSQSPNSVHGSRRGSISSMSSVSSVLDEKDDSKESLSTHTSPSQSPNSVHGSRRGSISSMSSVSSVLDEKDDSKESLSTHTS
HUMAN20636	HUMAN20636_21to53	1.3407	0.376282514324	SPAPLSSNSSASSSSSQTSTSSGGGGGGPGAAASPAPLSSNSSASSSSSQTSTSSGGGGGGPGAAASPAPLSSNSSASSSSSQTSTSSGGGGGGPGAAASPAPLSSNSSASSSSSQTSTSSGGGGGGPGAAASPAPLSSNSSASSSSSQTSTSSGGGGGGPGAAASPAPLSSNSSASSSSSQTSTSSGGGGGGPGAAASPAPLSSNSSASSSSSQTSTSSGGGGGGPGAAASPAPLSSNSSASSSSSQTSTSSGGG
HUMAN20732	HUMAN20732_180to1462	1.43037	0.401448772531	SIKDVFEKKRKKPTHSEGSDSSSNSSSSSESSSESELEHERSRRRKHKRRPKVKRSKKRRKEASSSEEPRNKHAMNPKGHSERSDTNEKRSVDSSAKREKPVVRPEEIPPVPENRFLLRRDMPVVTAESHSRSRSRSSTSSYRSRSYSRSRSRGWYSRGRTRSRSSSYRSYKSHRTSSRSRSRSSSYDPHSRSRSYTYDSYYSRSRSRSRSQRSDSYHRGRSYNRRSRSCRSYGSDSESDRSYSHHRSPSESSRYS
HUMAN21669	HUMAN21669_1371to1405	1.33648	0.375097252311	NNSSNSGMSLFNPNSIGSADTSSTRQNGIKTFLSSNNSSNSGMSLFNPNSIGSADTSSTRQNGIKTFLSSNNSSNSGMSLFNPNSIGSADTSSTRQNGIKTFLSSNNSSNSGMSLFNPNSIGSADTSSTRQNGIKTFLSSNNSSNSGMSLFNPNSIGSADTSSTRQNGIKTFLSSNNSSNSGMSLFNPNSIGSADTSSTRQNGIKTFLSSNNSSNSGMSLFNPNSIGSADTSSTRQNGIKTFLSSNNSSNSGMSLF
HUMAN22644	HUMAN22644_18to1301	1.65669	0.464967119736	VPQSKPLERHVEKSMNLHLLARSNVSVQDELNASGTIKESGVLVHEGDRGRQENTQDGHKGEGNGSKWAEVGGKSFSTYSTLANEEGNIEGWNGDTGKAETYGHDGIHGKEENITANGIQGQVSIIDNSSDSSNSSDSSDSSDSSDSSDSSDSSDSSDSSDSSDSSDSSDSSDSSDSSDSSDSSDSNESSDSSDSSDSSDSSNSSDSSDSSDSSDSTSDSNDESDSQSKSGNGNNNGSDSDSDSEGSDSNHSTSDD
HUMAN22998	HUMAN22998_93to123	2.01985	0.566893295973	QGSSSVSSSSSSSISSHSSSGGSSHHAKEQLQGSSSVSSSSSSSISSHSSSGGSSHHAKEQLQGSSSVSSSSSSSISSHSSSGGSSHHAKEQLQGSSSVSSSSSSSISSHSSSGGSSHHAKEQLQGSSSVSSSSSSSISSHSSSGGSSHHAKEQLQGSSSVSSSSSSSISSHSSSGGSSHHAKEQLQGSSSVSSSSSSSISSHSSSGGSSHHAKEQLQGSSSVSSSSSSSISSHSSSGGSSHHAKEQLQGSSSVSS
HUMAN23300	HUMAN23300_211to241	1.83454	0.514884195559	TSTEHTSSSRKRSFFRSSSSSSRSYTSHTNETSTEHTSSSRKRSFFRSSSSSSRSYTSHTNETSTEHTSSSRKRSFFRSSSSSSRSYTSHTNETSTEHTSSSRKRSFFRSSSSSSRSYTSHTNETSTEHTSSSRKRSFFRSSSSSSRSYTSHTNETSTEHTSSSRKRSFFRSSSSSSRSYTSHTNETSTEHTSSSRKRSFFRSSSSSSRSYTSHTNETSTEHTSSSRKRSFFRSSSSSSRSYTSHTNETSTEHTSS
HUMAN23787	HUMAN23787_61to192	1.91411	0.53721701309	KRKYLHRPSRTAELKKALKEKENRLLLQQSIGETNVERKAKKKRSKSVTSSSSSSSDSSASDSSSESEETSTSSSSEDSDTDESSSSSSSSASSTTSSSSSDSDSDSSSSSSSSTSTDSSSDDEPPKKKKKKKRKYLHRPSRTAELKKALKEKENRLLLQQSIGETNVERKAKKKRSKSVTSSSSSSSDSSASDSSSESEETSTSSSSEDSDTDESSSSSSSSASSTTSSSSSDSDSDSSSSSSSSTSTDSSSDDE
HUMAN23896	HUMAN23896_1to96	1.45747	0.409054042073	RQVCCSALPPPPLEKGRCSSYSDSSSSSSERSSSSSSSSSESGSSSRSSSNNSSISRPAAPPEPRPQQQPQPRSPAARRAAARSRAAAAGGMRRDRQVCCSALPPPPLEKGRCSSYSDSSSSSSERSSSSSSSSSESGSSSRSSSNNSSISRPAAPPEPRPQQQPQPRSPAARRAAARSRAAAAGGMRRDRQVCCSALPPPPLEKGRCSSYSDSSSSSSERSSSSSSSSSESGSSSRSSSNNSSISRPAAPPEPRP
HUMAN24478	HUMAN24478_373to406	1.72199	0.48329552089	TRSASSRRRQQSRNRSTQSQDVARVSSASDYNSSTRSASSRRRQQSRNRSTQSQDVARVSSASDYNSSTRSASSRRRQQSRNRSTQSQDVARVSSASDYNSSTRSASSRRRQQSRNRSTQSQDVARVSSASDYNSSTRSASSRRRQQSRNRSTQSQDVARVSSASDYNSSTRSASSRRRQQSRNRSTQSQDVARVSSASDYNSSTRSASSRRRQQSRNRSTQSQDVARVSSASDYNSSTRSASSRRRQQSRNRSTQ
HUMAN29667	HUMAN29667_108to140	3.56302	1.0	DSPSSYSSSSSSSSSSSSSSSSSSSSSSSLHNEDSPSSYSSSSSSSSSSSSSSSSSSSSSSSLHNEDSPSSYSSSSSSSSSSSSSSSSSSSSSSSLHNEDSPSSYSSSSSSSSSSSSSSSSSSSSSSSLHNEDSPSSYSSSSSSSSSSSSSSSSSSSSSSSLHNEDSPSSYSSSSSSSSSSSSSSSSSSSSSSSLHNEDSPSSYSSSSSSSSSSSSSSSSSSSSSSSLHNEDSPSSYSSSSSSSSSSSSSSSSSSS
HUMAN30105	HUMAN30105_1to93	1.54593	0.433883451131	AEADFKMVSEPVAHGVAEEEMASSTSDSGEESDSSSSSSSTSDSSSSSSTSGSSSGSGSSSSSSGSTSSRSRLYRKKRVPEPSRRARRAPLGAEADFKMVSEPVAHGVAEEEMASSTSDSGEESDSSSSSSSTSDSSSSSSTSGSSSGSGSSSSSSGSTSSRSRLYRKKRVPEPSRRARRAPLGAEADFKMVSEPVAHGVAEEEMASSTSDSGEESDSSSSSSSTSDSSSSSSTSGSSSGSGSSSSSSGSTSSRSR
