## Supplementary File 5 for "Discovering molecular features of intrinsically disordered regions by using evolution for contrastive learning": filter_183_idr_activations.txt

HUMAN00050	HUMAN00050_1to33	1.51986	0.601578159338	AAAAAAAGAAGSAAPAAAAGAPGSGGAPSGSQAAAAAAAGAAGSAAPAAAAGAPGSGGAPSGSQAAAAAAAGAAGSAAPAAAAGAPGSGGAPSGSQAAAAAAAGAAGSAAPAAAAGAPGSGGAPSGSQAAAAAAAGAAGSAAPAAAAGAPGSGGAPSGSQAAAAAAAGAAGSAAPAAAAGAPGSGGAPSGSQAAAAAAAGAAGSAAPAAAAGAPGSGGAPSGSQAAAAAAAGAAGSAAPAAAAGAPGSGGAPSGSQ
HUMAN00365	HUMAN00365_1to36	1.3658	0.540599385923	AAVVALSLRRRLPATTLGGACLQASRGAQTAAATAAAVVALSLRRRLPATTLGGACLQASRGAQTAAATAAAVVALSLRRRLPATTLGGACLQASRGAQTAAATAAAVVALSLRRRLPATTLGGACLQASRGAQTAAATAAAVVALSLRRRLPATTLGGACLQASRGAQTAAATAAAVVALSLRRRLPATTLGGACLQASRGAQTAAATAAAVVALSLRRRLPATTLGGACLQASRGAQTAAATAAAVVALSLRRR
HUMAN03514	HUMAN03514_615to661	1.36908	0.54189879842	PRPTTPTAAAATAAAAAAAGAATAAPVLVDGDLNLGSVVKESCEPSCPRPTTPTAAAATAAAAAAAGAATAAPVLVDGDLNLGSVVKESCEPSCPRPTTPTAAAATAAAAAAAGAATAAPVLVDGDLNLGSVVKESCEPSCPRPTTPTAAAATAAAAAAAGAATAAPVLVDGDLNLGSVVKESCEPSCPRPTTPTAAAATAAAAAAAGAATAAPVLVDGDLNLGSVVKESCEPSCPRPTTPTAAAATAAAAAAAGA
HUMAN07776	HUMAN07776_244to273	1.43592	0.568354740603	IKAAQHQANQAAVAAQAAAAAATVMAFPPGIKAAQHQANQAAVAAQAAAAAATVMAFPPGIKAAQHQANQAAVAAQAAAAAATVMAFPPGIKAAQHQANQAAVAAQAAAAAATVMAFPPGIKAAQHQANQAAVAAQAAAAAATVMAFPPGIKAAQHQANQAAVAAQAAAAAATVMAFPPGIKAAQHQANQAAVAAQAAAAAATVMAFPPGIKAAQHQANQAAVAAQAAAAAATVMAFPPGIKAAQHQANQAAVAAQ
HUMAN08132	HUMAN08132_378to420	1.53037	0.605738647988	GIQLPSTAAAAAAAAAQAAALQLNGAVPLGALNPAALTALSPAGIQLPSTAAAAAAAAAQAAALQLNGAVPLGALNPAALTALSPAGIQLPSTAAAAAAAAAQAAALQLNGAVPLGALNPAALTALSPAGIQLPSTAAAAAAAAAQAAALQLNGAVPLGALNPAALTALSPAGIQLPSTAAAAAAAAAQAAALQLNGAVPLGALNPAALTALSPAGIQLPSTAAAAAAAAAQAAALQLNGAVPLGALNPAALTALS
HUMAN09259	HUMAN09259_93to136	1.32665	0.525104249318	GLKKRDKKNKTKKTKAAAAAAAAAPAAAATAPTTAATTAATAAQGLKKRDKKNKTKKTKAAAAAAAAAPAAAATAPTTAATTAATAAQGLKKRDKKNKTKKTKAAAAAAAAAPAAAATAPTTAATTAATAAQGLKKRDKKNKTKKTKAAAAAAAAAPAAAATAPTTAATTAATAAQGLKKRDKKNKTKKTKAAAAAAAAAPAAAATAPTTAATTAATAAQGLKKRDKKNKTKKTKAAAAAAAAAPAAAATAPTTAA
HUMAN12610	HUMAN12610_1to193	1.28912	0.510249405665	VNSCCGSVCSHQGCGRDLCQETCCRPSCCETTCCRTTYCRPSCCVSSCCRPQCCQSVCCQPTCCRPRCCISSCCRPSCCVSSCCKPQCCQSMCCQPTCCRPRCCISSCCRPSCCVSSCCRPQCCQSVCCQPTCCHPSCSISSCCRPSCCESSCCRPCCCLRPVCGRVSCHTTCYRPTCVISSCPRPLCCASSVNSCCGSVCSHQGCGRDLCQETCCRPSCCETTCCRTTYCRPSCCVSSCCRPQCCQSVCCQPTCC
HUMAN12616	HUMAN12616_1to136	1.29849	0.513958575075	VNSCCGSVCSDQGCGLENCCRPSCCQTTCCRTTCCRPSCCVSSCCRPQCCQSVCCQPTCCSPSCCQTTCCRTTCCRPSCCVSSCFRPQCCQSVYCQPTCCRPSCGQTTCCRTTCYRPSCCVSTCCRPTCSSGSCCVNSCCGSVCSDQGCGLENCCRPSCCQTTCCRTTCCRPSCCVSSCCRPQCCQSVCCQPTCCSPSCCQTTCCRTTCCRPSCCVSSCFRPQCCQSVYCQPTCCRPSCGQTTCCRTTCYRPSCCV
HUMAN12618	HUMAN12618_1to250	1.2777	0.505729371526	THCCSPCCQPTCCRTTCCRTTCWKPTTVTTCSSTPCCQPSCCVPSCCQPCCHPTCCQNTCCRTTCCQPTCVASCCQPSCCSTPCCQPTCCGSSCCGQTSCGSSCCQPICGSSCCQPCCHPTCYQTICFRTTCCQPTCCQPTCCRNTSCQPTCCGSSCCQPCCHPTCCQTICRSTCCQPSCVTRCCSTPCCQPTCGGSSCCSQTCNESSYCLPCCRPTCCQTTCYRTTCCRPSCCCSPCCVSSCCQPSCCTHCCSPC
HUMAN12660	HUMAN12660_1to68	1.34317	0.531643494699	AAAAVAAAAAAAAAASLQVLEMESMETAAAGSAGLAAEVRGSGTVDFGPGPGISAMEASGGDPGPEAAAAAVAAAAAAAAAASLQVLEMESMETAAAGSAGLAAEVRGSGTVDFGPGPGISAMEASGGDPGPEAAAAAVAAAAAAAAAASLQVLEMESMETAAAGSAGLAAEVRGSGTVDFGPGPGISAMEASGGDPGPEAAAAAVAAAAAAAAAASLQVLEMESMETAAAGSAGLAAEVRGSGTVDFGPGPGISA
HUMAN16546	HUMAN16546_1to58	1.38322	0.547494873882	AASAAAASAAAASAASGSPGPGEGSAGGEKRSTAPSAAASASASAAASSPAGGGAEAAASAAAASAAAASAASGSPGPGEGSAGGEKRSTAPSAAASASASAAASSPAGGGAEAAASAAAASAAAASAASGSPGPGEGSAGGEKRSTAPSAAASASASAAASSPAGGGAEAAASAAAASAAAASAASGSPGPGEGSAGGEKRSTAPSAAASASASAAASSPAGGGAEAAASAAAASAAAASAASGSPGPGEGSAGG
HUMAN17898	HUMAN17898_292to476	1.33021	0.526513601578	VTAAAAAAAASGAAAAASSPFATSIRPLDTFRALSHPYSRPELLCSFRHPGLYQAPAAAAGLNSAASAAAAAAAAAAAASSAAAAGAPPSGGSAPCSCLSCHSSQSAAAAAAAAAAALGSRGGGGGGGGGGGGGGGGAGAGGGSDFGCSAAAPRSESGFLPYSAAVLSKTAVSPPDQRDEAPLTRVTAAAAAAAASGAAAAASSPFATSIRPLDTFRALSHPYSRPELLCSFRHPGLYQAPAAAAGLNSAASAAAA
HUMAN20776	HUMAN20776_255to300	1.82162	0.721020020172	GMEQRRTTASTTAATPAAVPAGTTAAAAAAAAAAAAAAVTSGVATKGMEQRRTTASTTAATPAAVPAGTTAAAAAAAAAAAAAAVTSGVATKGMEQRRTTASTTAATPAAVPAGTTAAAAAAAAAAAAAAVTSGVATKGMEQRRTTASTTAATPAAVPAGTTAAAAAAAAAAAAAAVTSGVATKGMEQRRTTASTTAATPAAVPAGTTAAAAAAAAAAAAAAVTSGVATKGMEQRRTTASTTAATPAAVPAGTTAA
HUMAN22345	HUMAN22345_486to515	2.52645	1.0	PASAAAAAAAAAAAAAAVIPTVSTPPPFQGPASAAAAAAAAAAAAAAVIPTVSTPPPFQGPASAAAAAAAAAAAAAAVIPTVSTPPPFQGPASAAAAAAAAAAAAAAVIPTVSTPPPFQGPASAAAAAAAAAAAAAAVIPTVSTPPPFQGPASAAAAAAAAAAAAAAVIPTVSTPPPFQGPASAAAAAAAAAAAAAAVIPTVSTPPPFQGPASAAAAAAAAAAAAAAVIPTVSTPPPFQGPASAAAAAAAAAAAAA
HUMAN24554	HUMAN24554_203to236	2.29728	0.909291485887	AAAPGTAAAAAAAAAAAAAFGQYQPQQLQTDRMQAAAPGTAAAAAAAAAAAAAFGQYQPQQLQTDRMQAAAPGTAAAAAAAAAAAAAFGQYQPQQLQTDRMQAAAPGTAAAAAAAAAAAAAFGQYQPQQLQTDRMQAAAPGTAAAAAAAAAAAAAFGQYQPQQLQTDRMQAAAPGTAAAAAAAAAAAAAFGQYQPQQLQTDRMQAAAPGTAAAAAAAAAAAAAFGQYQPQQLQTDRMQAAAPGTAAAAAAAAAAAA
HUMAN26106	HUMAN26106_25to225	1.56258	0.618487696938	GLVADELNKNMEGAAAAAAAAAAAAAAGAGGGGFPHPAAAAAGGNFSVAAAAAAAAAAAANQCRNLMAHPAPLAPGAASAYSSAPGEAPPSAAAAAAAAAAAAAAAAAASSSGGPGPAGPAGAEAAKQCSPCSAAAQSSSGPAALPYGYFGSGYYPCARMGPHPNAIKSCAQPASAAAAAAFADKYMDTAGPAAEEFSSRAGLVADELNKNMEGAAAAAAAAAAAAAAGAGGGGFPHPAAAAAGGNFSVAAAAAAA
HUMAN27044	HUMAN27044_1to35	1.64402	0.650722035288	AGAAAAVAAGAAAGAAAAAVSVAAPGRASAPPPPAGAAAAVAAGAAAGAAAAAVSVAAPGRASAPPPPAGAAAAVAAGAAAGAAAAAVSVAAPGRASAPPPPAGAAAAVAAGAAAGAAAAAVSVAAPGRASAPPPPAGAAAAVAAGAAAGAAAAAVSVAAPGRASAPPPPAGAAAAVAAGAAAGAAAAAVSVAAPGRASAPPPPAGAAAAVAAGAAAGAAAAAVSVAAPGRASAPPPPAGAAAAVAAGAAAGAAAA
HUMAN29307	HUMAN29307_321to367	1.47707	0.58464031107	ARHRPPSTALQAHSPALPAPHAHAPALAAAAAAAAAAAAHHLPAMVLARHRPPSTALQAHSPALPAPHAHAPALAAAAAAAAAAAAHHLPAMVLARHRPPSTALQAHSPALPAPHAHAPALAAAAAAAAAAAAHHLPAMVLARHRPPSTALQAHSPALPAPHAHAPALAAAAAAAAAAAAHHLPAMVLARHRPPSTALQAHSPALPAPHAHAPALAAAAAAAAAAAAHHLPAMVLARHRPPSTALQAHSPALPAPH
HUMAN30365	HUMAN30365_1to31	2.00086	0.791963582666	AASAALSAAAAAAALSGLAVRLSRSAAARGAASAALSAAAAAAALSGLAVRLSRSAAARGAASAALSAAAAAAALSGLAVRLSRSAAARGAASAALSAAAAAAALSGLAVRLSRSAAARGAASAALSAAAAAAALSGLAVRLSRSAAARGAASAALSAAAAAAALSGLAVRLSRSAAARGAASAALSAAAAAAALSGLAVRLSRSAAARGAASAALSAAAAAAALSGLAVRLSRSAAARGAASAALSAAAAAAALS
HUMAN30373	HUMAN30373_1to31	2.00086	0.791963582666	AASAALSAAAAAAALSGLAVRLSRSAAARGAASAALSAAAAAAALSGLAVRLSRSAAARGAASAALSAAAAAAALSGLAVRLSRSAAARGAASAALSAAAAAAALSGLAVRLSRSAAARGAASAALSAAAAAAALSGLAVRLSRSAAARGAASAALSAAAAAAALSGLAVRLSRSAAARGAASAALSAAAAAAALSGLAVRLSRSAAARGAASAALSAAAAAAALSGLAVRLSRSAAARGAASAALSAAAAAAALS
