## Supplementary File 5 for "Discovering molecular features of intrinsically disordered regions by using evolution for contrastive learning": filter_184_idr_activations.txt

HUMAN03202	HUMAN03202_535to569	1.42764	0.736669151364	IYHEQEQALQELGNKLSESKLKIEDIKEANKALQIYHEQEQALQELGNKLSESKLKIEDIKEANKALQIYHEQEQALQELGNKLSESKLKIEDIKEANKALQIYHEQEQALQELGNKLSESKLKIEDIKEANKALQIYHEQEQALQELGNKLSESKLKIEDIKEANKALQIYHEQEQALQELGNKLSESKLKIEDIKEANKALQIYHEQEQALQELGNKLSESKLKIEDIKEANKALQIYHEQEQALQELGNKLSE
HUMAN00013	HUMAN00013_668to702	1.40402	0.724479268483	DRLEGVLGPAVPLPLQALEPPRSASEGAGPGTPLKDRLEGVLGPAVPLPLQALEPPRSASEGAGPGTPLKDRLEGVLGPAVPLPLQALEPPRSASEGAGPGTPLKDRLEGVLGPAVPLPLQALEPPRSASEGAGPGTPLKDRLEGVLGPAVPLPLQALEPPRSASEGAGPGTPLKDRLEGVLGPAVPLPLQALEPPRSASEGAGPGTPLKDRLEGVLGPAVPLPLQALEPPRSASEGAGPGTPLKDRLEGVLGPAV
HUMAN00050	HUMAN00050_1to33	1.58471	0.817715949998	AAAAAAAGAAGSAAPAAAAGAPGSGGAPSGSQAAAAAAAGAAGSAAPAAAAGAPGSGGAPSGSQAAAAAAAGAAGSAAPAAAAGAPGSGGAPSGSQAAAAAAAGAAGSAAPAAAAGAPGSGGAPSGSQAAAAAAAGAAGSAAPAAAAGAPGSGGAPSGSQAAAAAAAGAAGSAAPAAAAGAPGSGGAPSGSQAAAAAAAGAAGSAAPAAAAGAPGSGGAPSGSQAAAAAAAGAAGSAAPAAAAGAPGSGGAPSGSQ
HUMAN03030	HUMAN03030_344to380	1.93797	1.0	APGAGGAGGAGGAAAGAGAAGAGAGGPGGRGEYEELGAPGAGGAGGAGGAAAGAGAAGAGAGGPGGRGEYEELGAPGAGGAGGAGGAAAGAGAAGAGAGGPGGRGEYEELGAPGAGGAGGAGGAAAGAGAAGAGAGGPGGRGEYEELGAPGAGGAGGAGGAAAGAGAAGAGAGGPGGRGEYEELGAPGAGGAGGAGGAAAGAGAAGAGAGGPGGRGEYEELGAPGAGGAGGAGGAAAGAGAAGAGAGGPGGRGEYE
HUMAN04355	HUMAN04355_308to344	1.48787	0.76774837327	TQMAQAKEQLDTSNESAEPKAEGDEEGPSGASEEEDTTQMAQAKEQLDTSNESAEPKAEGDEEGPSGASEEEDTTQMAQAKEQLDTSNESAEPKAEGDEEGPSGASEEEDTTQMAQAKEQLDTSNESAEPKAEGDEEGPSGASEEEDTTQMAQAKEQLDTSNESAEPKAEGDEEGPSGASEEEDTTQMAQAKEQLDTSNESAEPKAEGDEEGPSGASEEEDTTQMAQAKEQLDTSNESAEPKAEGDEEGPSGASEE
HUMAN05441	HUMAN05441_831to884	1.36521	0.704454899666	DRGEVESMEDDTNGNLMEVEDQSSMNLFNDYPDSSVSDANEPGESQSTIGAINPDRGEVESMEDDTNGNLMEVEDQSSMNLFNDYPDSSVSDANEPGESQSTIGAINPDRGEVESMEDDTNGNLMEVEDQSSMNLFNDYPDSSVSDANEPGESQSTIGAINPDRGEVESMEDDTNGNLMEVEDQSSMNLFNDYPDSSVSDANEPGESQSTIGAINPDRGEVESMEDDTNGNLMEVEDQSSMNLFNDYPDSSVSDAN
HUMAN07254	HUMAN07254_277to314	1.4601	0.753418652897	AAAPVAAATTAAPAAAAAPAKVEAKEESEESDEDMGFGAAAPVAAATTAAPAAAAAPAKVEAKEESEESDEDMGFGAAAPVAAATTAAPAAAAAPAKVEAKEESEESDEDMGFGAAAPVAAATTAAPAAAAAPAKVEAKEESEESDEDMGFGAAAPVAAATTAAPAAAAAPAKVEAKEESEESDEDMGFGAAAPVAAATTAAPAAAAAPAKVEAKEESEESDEDMGFGAAAPVAAATTAAPAAAAAPAKVEAKEES
HUMAN08132	HUMAN08132_378to420	1.55817	0.804020608677	GIQLPSTAAAAAAAAAQAAALQLNGAVPLGALNPAALTALSPAGIQLPSTAAAAAAAAAQAAALQLNGAVPLGALNPAALTALSPAGIQLPSTAAAAAAAAAQAAALQLNGAVPLGALNPAALTALSPAGIQLPSTAAAAAAAAAQAAALQLNGAVPLGALNPAALTALSPAGIQLPSTAAAAAAAAAQAAALQLNGAVPLGALNPAALTALSPAGIQLPSTAAAAAAAAAQAAALQLNGAVPLGALNPAALTALS
HUMAN08295	HUMAN08295_436to504	1.43374	0.739818594534	GIKGLFKGGDMSKNVSQSQMAKLNQQMAKMMDPRVLHHMGGMAGLQSMMRQFQQGAAGNMKGMMGFNNMGIKGLFKGGDMSKNVSQSQMAKLNQQMAKMMDPRVLHHMGGMAGLQSMMRQFQQGAAGNMKGMMGFNNMGIKGLFKGGDMSKNVSQSQMAKLNQQMAKMMDPRVLHHMGGMAGLQSMMRQFQQGAAGNMKGMMGFNNMGIKGLFKGGDMSKNVSQSQMAKLNQQMAKMMDPRVLHHMGGMAGLQSMM
HUMAN08348	HUMAN08348_74to108	1.38756	0.715985675447	GTESISKVSEQVKNVKLNEDKPKETKSEETLDEGPGTESISKVSEQVKNVKLNEDKPKETKSEETLDEGPGTESISKVSEQVKNVKLNEDKPKETKSEETLDEGPGTESISKVSEQVKNVKLNEDKPKETKSEETLDEGPGTESISKVSEQVKNVKLNEDKPKETKSEETLDEGPGTESISKVSEQVKNVKLNEDKPKETKSEETLDEGPGTESISKVSEQVKNVKLNEDKPKETKSEETLDEGPGTESISKVSEQ
HUMAN09580	HUMAN09580_1375to1417	1.45878	0.752739246651	TEDLDKVKPRVQETGEIKEPLEISISQDVHDSKNTLTTGVEEITEDLDKVKPRVQETGEIKEPLEISISQDVHDSKNTLTTGVEEITEDLDKVKPRVQETGEIKEPLEISISQDVHDSKNTLTTGVEEITEDLDKVKPRVQETGEIKEPLEISISQDVHDSKNTLTTGVEEITEDLDKVKPRVQETGEIKEPLEISISQDVHDSKNTLTTGVEEITEDLDKVKPRVQETGEIKEPLEISISQDVHDSKNTLTTGVE
HUMAN10020	HUMAN10020_498to537	1.40023	0.722525075903	KKAKKVKKEPATASKLPIEGAGAPGDPMDQEDLGPCSEEEKKAKKVKKEPATASKLPIEGAGAPGDPMDQEDLGPCSEEEKKAKKVKKEPATASKLPIEGAGAPGDPMDQEDLGPCSEEEKKAKKVKKEPATASKLPIEGAGAPGDPMDQEDLGPCSEEEKKAKKVKKEPATASKLPIEGAGAPGDPMDQEDLGPCSEEEKKAKKVKKEPATASKLPIEGAGAPGDPMDQEDLGPCSEEEKKAKKVKKEPATASKL
HUMAN10719	HUMAN10719_1to37	1.41544	0.730371249225	SAAVTAGKLARAPADPGKAGVPGVAAPGAPAAAPPASAAVTAGKLARAPADPGKAGVPGVAAPGAPAAAPPASAAVTAGKLARAPADPGKAGVPGVAAPGAPAAAPPASAAVTAGKLARAPADPGKAGVPGVAAPGAPAAAPPASAAVTAGKLARAPADPGKAGVPGVAAPGAPAAAPPASAAVTAGKLARAPADPGKAGVPGVAAPGAPAAAPPASAAVTAGKLARAPADPGKAGVPGVAAPGAPAAAPPASAAV
HUMAN11007	HUMAN11007_736to784	1.40597	0.725485367945	EATSDMLQDTAKIAEKPKVESQALATSLEESLNGNAVPEHQLTQEEEMEEATSDMLQDTAKIAEKPKVESQALATSLEESLNGNAVPEHQLTQEEEMEEATSDMLQDTAKIAEKPKVESQALATSLEESLNGNAVPEHQLTQEEEMEEATSDMLQDTAKIAEKPKVESQALATSLEESLNGNAVPEHQLTQEEEMEEATSDMLQDTAKIAEKPKVESQALATSLEESLNGNAVPEHQLTQEEEMEEATSDMLQDTA
HUMAN11088	HUMAN11088_199to257	1.36498	0.704335073196	PSAQEIPVVSAPAPAPIHNQFPAENQPANQNAAPQVVVNPGANQNLRMNAQGGPIVEEDPSAQEIPVVSAPAPAPIHNQFPAENQPANQNAAPQVVVNPGANQNLRMNAQGGPIVEEDPSAQEIPVVSAPAPAPIHNQFPAENQPANQNAAPQVVVNPGANQNLRMNAQGGPIVEEDPSAQEIPVVSAPAPAPIHNQFPAENQPANQNAAPQVVVNPGANQNLRMNAQGGPIVEEDPSAQEIPVVSAPAPAPIHNQ
HUMAN12395	HUMAN12395_328to360	1.50995	0.779140807298	IKNKLKEILTIKELQKKEEENADSDDEGELQDLIKNKLKEILTIKELQKKEEENADSDDEGELQDLIKNKLKEILTIKELQKKEEENADSDDEGELQDLIKNKLKEILTIKELQKKEEENADSDDEGELQDLIKNKLKEILTIKELQKKEEENADSDDEGELQDLIKNKLKEILTIKELQKKEEENADSDDEGELQDLIKNKLKEILTIKELQKKEEENADSDDEGELQDLIKNKLKEILTIKELQKKEEENADSD
HUMAN12660	HUMAN12660_1to68	1.72278	0.888960598867	AAAAVAAAAAAAAAASLQVLEMESMETAAAGSAGLAAEVRGSGTVDFGPGPGISAMEASGGDPGPEAAAAAVAAAAAAAAAASLQVLEMESMETAAAGSAGLAAEVRGSGTVDFGPGPGISAMEASGGDPGPEAAAAAVAAAAAAAAAASLQVLEMESMETAAAGSAGLAAEVRGSGTVDFGPGPGISAMEASGGDPGPEAAAAAVAAAAAAAAAASLQVLEMESMETAAAGSAGLAAEVRGSGTVDFGPGPGISA
HUMAN13884	HUMAN13884_282to354	1.4597	0.753213693041	GGYLNPMAAFAAAQMQQMAALNMNGLAAAPMTPTSGGSTPPGITAPAVPSIPSPIGVNGFTGLPPQANGQPAAGGYLNPMAAFAAAQMQQMAALNMNGLAAAPMTPTSGGSTPPGITAPAVPSIPSPIGVNGFTGLPPQANGQPAAGGYLNPMAAFAAAQMQQMAALNMNGLAAAPMTPTSGGSTPPGITAPAVPSIPSPIGVNGFTGLPPQANGQPAAGGYLNPMAAFAAAQMQQMAALNMNGLAAAPMTPTSGG
HUMAN14542	HUMAN14542_551to649	1.41165	0.728415826395	MATGLERMGANNLERMGLERMGANSLERMGLERMGANSLERMGPAMGPALGAGIERMGLAMGGGGGASFDRAIEMERGNFGGSFAGSFGGAGGHAPGVAMATGLERMGANNLERMGLERMGANSLERMGLERMGANSLERMGPAMGPALGAGIERMGLAMGGGGGASFDRAIEMERGNFGGSFAGSFGGAGGHAPGVAMATGLERMGANNLERMGLERMGANSLERMGLERMGANSLERMGPAMGPALGAGIERMG
HUMAN15780	HUMAN15780_1to43	1.41242	0.72881307452	EIAPQEAPPVPGADGDIEEAPAEAGSPSPASPPADGRLKAAAEIAPQEAPPVPGADGDIEEAPAEAGSPSPASPPADGRLKAAAEIAPQEAPPVPGADGDIEEAPAEAGSPSPASPPADGRLKAAAEIAPQEAPPVPGADGDIEEAPAEAGSPSPASPPADGRLKAAAEIAPQEAPPVPGADGDIEEAPAEAGSPSPASPPADGRLKAAAEIAPQEAPPVPGADGDIEEAPAEAGSPSPASPPADGRLKAAAEIAP
HUMAN15834	HUMAN15834_27to58	1.38325	0.71376310356	GQRLETQEIEEPSPGPPLGQDQGLGAPGANGGGQRLETQEIEEPSPGPPLGQDQGLGAPGANGGGQRLETQEIEEPSPGPPLGQDQGLGAPGANGGGQRLETQEIEEPSPGPPLGQDQGLGAPGANGGGQRLETQEIEEPSPGPPLGQDQGLGAPGANGGGQRLETQEIEEPSPGPPLGQDQGLGAPGANGGGQRLETQEIEEPSPGPPLGQDQGLGAPGANGGGQRLETQEIEEPSPGPPLGQDQGLGAPGANGG
HUMAN16372	HUMAN16372_1to46	1.36236	0.70298339616	PGKQSEEGPAEAGASEDSEEEGLGGLTLEELQQGQEAARALEDMMPGKQSEEGPAEAGASEDSEEEGLGGLTLEELQQGQEAARALEDMMPGKQSEEGPAEAGASEDSEEEGLGGLTLEELQQGQEAARALEDMMPGKQSEEGPAEAGASEDSEEEGLGGLTLEELQQGQEAARALEDMMPGKQSEEGPAEAGASEDSEEEGLGGLTLEELQQGQEAARALEDMMPGKQSEEGPAEAGASEDSEEEGLGGLTLEEL
HUMAN17821	HUMAN17821_1to52	1.45003	0.748224470657	AEPSGSPVHVQLPQQAAPVTAAAAAAPAAATAAPAPAAPAAPAPAPAPAAQAEPSGSPVHVQLPQQAAPVTAAAAAAPAAATAAPAPAAPAAPAPAPAPAAQAEPSGSPVHVQLPQQAAPVTAAAAAAPAAATAAPAPAAPAAPAPAPAPAAQAEPSGSPVHVQLPQQAAPVTAAAAAAPAAATAAPAPAAPAAPAPAPAPAAQAEPSGSPVHVQLPQQAAPVTAAAAAAPAAATAAPAPAAPAAPAPAPAPAAQA
HUMAN17887	HUMAN17887_1to33	1.41312	0.729174460821	NSNLPAENLTIAVNMTKTLPTAVTHGFNSTNDNSNLPAENLTIAVNMTKTLPTAVTHGFNSTNDNSNLPAENLTIAVNMTKTLPTAVTHGFNSTNDNSNLPAENLTIAVNMTKTLPTAVTHGFNSTNDNSNLPAENLTIAVNMTKTLPTAVTHGFNSTNDNSNLPAENLTIAVNMTKTLPTAVTHGFNSTNDNSNLPAENLTIAVNMTKTLPTAVTHGFNSTNDNSNLPAENLTIAVNMTKTLPTAVTHGFNSTND
HUMAN18157	HUMAN18157_1to37	1.44958	0.747990107796	APKKDVKKPVAAAAAAPAPAPAPAPAPAPAKPKEEKAPKKDVKKPVAAAAAAPAPAPAPAPAPAPAKPKEEKAPKKDVKKPVAAAAAAPAPAPAPAPAPAPAKPKEEKAPKKDVKKPVAAAAAAPAPAPAPAPAPAPAKPKEEKAPKKDVKKPVAAAAAAPAPAPAPAPAPAPAKPKEEKAPKKDVKKPVAAAAAAPAPAPAPAPAPAPAKPKEEKAPKKDVKKPVAAAAAAPAPAPAPAPAPAPAKPKEEKAPKK
HUMAN18339	HUMAN18339_1to32	1.44564	0.745959270564	AQQGQQGQMASGDSNLNFRMVAEIQNVEGQNAQQGQQGQMASGDSNLNFRMVAEIQNVEGQNAQQGQQGQMASGDSNLNFRMVAEIQNVEGQNAQQGQQGQMASGDSNLNFRMVAEIQNVEGQNAQQGQQGQMASGDSNLNFRMVAEIQNVEGQNAQQGQQGQMASGDSNLNFRMVAEIQNVEGQNAQQGQQGQMASGDSNLNFRMVAEIQNVEGQNAQQGQQGQMASGDSNLNFRMVAEIQNVEGQNAQQGQQGQ
HUMAN19295	HUMAN19295_43to85	1.44358	0.744894242067	HGGDLTEDNMETENAAAAAAAAFTASSQLKEAVLVKMAEEGENHGGDLTEDNMETENAAAAAAAAFTASSQLKEAVLVKMAEEGENHGGDLTEDNMETENAAAAAAAAFTASSQLKEAVLVKMAEEGENHGGDLTEDNMETENAAAAAAAAFTASSQLKEAVLVKMAEEGENHGGDLTEDNMETENAAAAAAAAFTASSQLKEAVLVKMAEEGENHGGDLTEDNMETENAAAAAAAAFTASSQLKEAVLVKMAEEG
HUMAN20445	HUMAN20445_718to757	1.36662	0.70518130151	SPHSEPGAIDEVDHDNGTEPHTSDEEVEQIEAIAKFDYMGSPHSEPGAIDEVDHDNGTEPHTSDEEVEQIEAIAKFDYMGSPHSEPGAIDEVDHDNGTEPHTSDEEVEQIEAIAKFDYMGSPHSEPGAIDEVDHDNGTEPHTSDEEVEQIEAIAKFDYMGSPHSEPGAIDEVDHDNGTEPHTSDEEVEQIEAIAKFDYMGSPHSEPGAIDEVDHDNGTEPHTSDEEVEQIEAIAKFDYMGSPHSEPGAIDEVDHDN
HUMAN20729	HUMAN20729_155to187	1.44124	0.743685643251	LEDTDVANGVMNGHTPMHLEPAPNFRMEPVTALLEDTDVANGVMNGHTPMHLEPAPNFRMEPVTALLEDTDVANGVMNGHTPMHLEPAPNFRMEPVTALLEDTDVANGVMNGHTPMHLEPAPNFRMEPVTALLEDTDVANGVMNGHTPMHLEPAPNFRMEPVTALLEDTDVANGVMNGHTPMHLEPAPNFRMEPVTALLEDTDVANGVMNGHTPMHLEPAPNFRMEPVTALLEDTDVANGVMNGHTPMHLEPAPNF
HUMAN20776	HUMAN20776_255to300	1.45912	0.752911727874	GMEQRRTTASTTAATPAAVPAGTTAAAAAAAAAAAAAAVTSGVATKGMEQRRTTASTTAATPAAVPAGTTAAAAAAAAAAAAAAVTSGVATKGMEQRRTTASTTAATPAAVPAGTTAAAAAAAAAAAAAAVTSGVATKGMEQRRTTASTTAATPAAVPAGTTAAAAAAAAAAAAAAVTSGVATKGMEQRRTTASTTAATPAAVPAGTTAAAAAAAAAAAAAAVTSGVATKGMEQRRTTASTTAATPAAVPAGTTAA
HUMAN21007	HUMAN21007_1018to1105	1.38938	0.716928539996	GTGGSPQGSFADGQPAERRASNDQRPQEVPAEALAPAPAEVPAPAPAAASASGPAKTPAPAEASTSALVPEETPVEAPAPPPAEAPAQGTGGSPQGSFADGQPAERRASNDQRPQEVPAEALAPAPAEVPAPAPAAASASGPAKTPAPAEASTSALVPEETPVEAPAPPPAEAPAQGTGGSPQGSFADGQPAERRASNDQRPQEVPAEALAPAPAEVPAPAPAAASASGPAKTPAPAEASTSALVPEETPVEAPAP
HUMAN21815	HUMAN21815_87to150	1.39426	0.719445511004	VMPDVVQTRQQAYRDKLAQQQAAAAAAAAAAASQQGSAKNGENTANGEENGAHTIANNHTDMMEVMPDVVQTRQQAYRDKLAQQQAAAAAAAAAAASQQGSAKNGENTANGEENGAHTIANNHTDMMEVMPDVVQTRQQAYRDKLAQQQAAAAAAAAAAASQQGSAKNGENTANGEENGAHTIANNHTDMMEVMPDVVQTRQQAYRDKLAQQQAAAAAAAAAAASQQGSAKNGENTANGEENGAHTIANNHTDMME
HUMAN22259	HUMAN22259_59to92	1.45327	0.749894598225	AEASMEALREAHQEELQNAVAETKARLLQEQGCAAEASMEALREAHQEELQNAVAETKARLLQEQGCAAEASMEALREAHQEELQNAVAETKARLLQEQGCAAEASMEALREAHQEELQNAVAETKARLLQEQGCAAEASMEALREAHQEELQNAVAETKARLLQEQGCAAEASMEALREAHQEELQNAVAETKARLLQEQGCAAEASMEALREAHQEELQNAVAETKARLLQEQGCAAEASMEALREAHQEELQN
HUMAN22345	HUMAN22345_486to515	1.84887	0.954024034926	PASAAAAAAAAAAAAAAVIPTVSTPPPFQGPASAAAAAAAAAAAAAAVIPTVSTPPPFQGPASAAAAAAAAAAAAAAVIPTVSTPPPFQGPASAAAAAAAAAAAAAAVIPTVSTPPPFQGPASAAAAAAAAAAAAAAVIPTVSTPPPFQGPASAAAAAAAAAAAAAAVIPTVSTPPPFQGPASAAAAAAAAAAAAAAVIPTVSTPPPFQGPASAAAAAAAAAAAAAAVIPTVSTPPPFQGPASAAAAAAAAAAAAA
HUMAN24554	HUMAN24554_203to236	1.93524	0.998590993257	AAAPGTAAAAAAAAAAAAAFGQYQPQQLQTDRMQAAAPGTAAAAAAAAAAAAAFGQYQPQQLQTDRMQAAAPGTAAAAAAAAAAAAAFGQYQPQQLQTDRMQAAAPGTAAAAAAAAAAAAAFGQYQPQQLQTDRMQAAAPGTAAAAAAAAAAAAAFGQYQPQQLQTDRMQAAAPGTAAAAAAAAAAAAAFGQYQPQQLQTDRMQAAAPGTAAAAAAAAAAAAAFGQYQPQQLQTDRMQAAAPGTAAAAAAAAAAAA
HUMAN24609	HUMAN24609_91to213	1.36492	0.704304562965	GTLVQTKGTGASGSFKLNKKAASGEAKPKVKKAGGTKPKKPVGAAKKPKKAAGGATPKKSAKKTPKKAKKPAAATVTKKVAKSPKKAKVAKPKKAAKSAAKAVKPKAAKPKVVKPKKAAPKKKGTLVQTKGTGASGSFKLNKKAASGEAKPKVKKAGGTKPKKPVGAAKKPKKAAGGATPKKSAKKTPKKAKKPAAATVTKKVAKSPKKAKVAKPKKAAKSAAKAVKPKAAKPKVVKPKKAAPKKKGTLVQTKGTG
HUMAN24615	HUMAN24615_91to219	1.60481	0.828089366926	GTLVQTKGTGASGSFKLNKKAASGEAKPKAKKAGAAKAKKPAGAAKKPKKATGAATPKKSAKKTPKKAKKPAAAAGAKKAKSPKKAKAAKPKKAPKSPAKAKAVKPKAAKPKTAKPKAAKPKKAAAKKKGTLVQTKGTGASGSFKLNKKAASGEAKPKAKKAGAAKAKKPAGAAKKPKKATGAATPKKSAKKTPKKAKKPAAAAGAKKAKSPKKAKAAKPKKAPKSPAKAKAVKPKAAKPKTAKPKAAKPKKAAAK
HUMAN24666	HUMAN24666_94to226	1.61155	0.831566241463	GTLVQTKGTGASGSFKLNKKAASGEAKPKAKKAGAAKAKKPAGATPKKAKKAAGAKKAVKKTPKKAKKPAAAGVKKVAKSPKKAKAAAKPKKATKSPAKPKAVKPKAAKPKAAKPKAAKPKAAKAKKAAAKKKGTLVQTKGTGASGSFKLNKKAASGEAKPKAKKAGAAKAKKPAGATPKKAKKAAGAKKAVKKTPKKAKKPAAAGVKKVAKSPKKAKAAAKPKKATKSPAKPKAVKPKAAKPKAAKPKAAKPKAA
HUMAN25667	HUMAN25667_1to90	1.52685	0.787861381688	PNPKNSKGGRKNKRANSSGDEQENGAGALAAAGAAGAAAGGALAAAAGCGAAAAGAPGAGGAAGAGGAGTGAANAAAAAGAAAAGDAKNPNPKNSKGGRKNKRANSSGDEQENGAGALAAAGAAGAAAGGALAAAAGCGAAAAGAPGAGGAAGAGGAGTGAANAAAAAGAAAAGDAKNPNPKNSKGGRKNKRANSSGDEQENGAGALAAAGAAGAAAGGALAAAAGCGAAAAGAPGAGGAAGAGGAGTGAANAAAA
HUMAN26188	HUMAN26188_238to270	1.4436	0.74490389954	EETEPQTDTEPNERSEDQPEVEAQVTPGMMKNKEETEPQTDTEPNERSEDQPEVEAQVTPGMMKNKEETEPQTDTEPNERSEDQPEVEAQVTPGMMKNKEETEPQTDTEPNERSEDQPEVEAQVTPGMMKNKEETEPQTDTEPNERSEDQPEVEAQVTPGMMKNKEETEPQTDTEPNERSEDQPEVEAQVTPGMMKNKEETEPQTDTEPNERSEDQPEVEAQVTPGMMKNKEETEPQTDTEPNERSEDQPEVEAQV
HUMAN26658	HUMAN26658_1to35	1.37215	0.708035053795	AAAAAAAAATNGTGGSSGMEVDAAVVPSVMACGVAAAAAAAAATNGTGGSSGMEVDAAVVPSVMACGVAAAAAAAAATNGTGGSSGMEVDAAVVPSVMACGVAAAAAAAAATNGTGGSSGMEVDAAVVPSVMACGVAAAAAAAAATNGTGGSSGMEVDAAVVPSVMACGVAAAAAAAAATNGTGGSSGMEVDAAVVPSVMACGVAAAAAAAAATNGTGGSSGMEVDAAVVPSVMACGVAAAAAAAAATNGTGGSSG
HUMAN27044	HUMAN27044_1to35	1.36067	0.702110163831	AGAAAAVAAGAAAGAAAAAVSVAAPGRASAPPPPAGAAAAVAAGAAAGAAAAAVSVAAPGRASAPPPPAGAAAAVAAGAAAGAAAAAVSVAAPGRASAPPPPAGAAAAVAAGAAAGAAAAAVSVAAPGRASAPPPPAGAAAAVAAGAAAGAAAAAVSVAAPGRASAPPPPAGAAAAVAAGAAAGAAAAAVSVAAPGRASAPPPPAGAAAAVAAGAAAGAAAAAVSVAAPGRASAPPPPAGAAAAVAAGAAAGAAAA
HUMAN27514	HUMAN27514_468to504	1.57616	0.813307344686	VNLLEQELQELRAQAALARDMGPPTFPEDVPALQRELVNLLEQELQELRAQAALARDMGPPTFPEDVPALQRELVNLLEQELQELRAQAALARDMGPPTFPEDVPALQRELVNLLEQELQELRAQAALARDMGPPTFPEDVPALQRELVNLLEQELQELRAQAALARDMGPPTFPEDVPALQRELVNLLEQELQELRAQAALARDMGPPTFPEDVPALQRELVNLLEQELQELRAQAALARDMGPPTFPEDVPALQ
HUMAN28476	HUMAN28476_1to34	1.42222	0.733872175174	GMACLTMTEMEGTSTSSIYQNGDISGNANSMKQGMACLTMTEMEGTSTSSIYQNGDISGNANSMKQGMACLTMTEMEGTSTSSIYQNGDISGNANSMKQGMACLTMTEMEGTSTSSIYQNGDISGNANSMKQGMACLTMTEMEGTSTSSIYQNGDISGNANSMKQGMACLTMTEMEGTSTSSIYQNGDISGNANSMKQGMACLTMTEMEGTSTSSIYQNGDISGNANSMKQGMACLTMTEMEGTSTSSIYQNGDIS
HUMAN28825	HUMAN28825_1to33	1.63111	0.84166039136	AESGESGGPPGSQDSAAGAEGAGAPAAAASAEAESGESGGPPGSQDSAAGAEGAGAPAAAASAEAESGESGGPPGSQDSAAGAEGAGAPAAAASAEAESGESGGPPGSQDSAAGAEGAGAPAAAASAEAESGESGGPPGSQDSAAGAEGAGAPAAAASAEAESGESGGPPGSQDSAAGAEGAGAPAAAASAEAESGESGGPPGSQDSAAGAEGAGAPAAAASAEAESGESGGPPGSQDSAAGAEGAGAPAAAASAE
HUMAN29662	HUMAN29662_113to144	1.35946	0.701488394856	AKINETDTFGPGDDDEIQFDDIGDDDEDIDDIAKINETDTFGPGDDDEIQFDDIGDDDEDIDDIAKINETDTFGPGDDDEIQFDDIGDDDEDIDDIAKINETDTFGPGDDDEIQFDDIGDDDEDIDDIAKINETDTFGPGDDDEIQFDDIGDDDEDIDDIAKINETDTFGPGDDDEIQFDDIGDDDEDIDDIAKINETDTFGPGDDDEIQFDDIGDDDEDIDDIAKINETDTFGPGDDDEIQFDDIGDDDEDIDDI
HUMAN29663	HUMAN29663_1to44	1.63806	0.845245466493	PLAQLADPWQKMAVESPSDSAENGQQIMDEPMGEEEINPQTEEPLAQLADPWQKMAVESPSDSAENGQQIMDEPMGEEEINPQTEEPLAQLADPWQKMAVESPSDSAENGQQIMDEPMGEEEINPQTEEPLAQLADPWQKMAVESPSDSAENGQQIMDEPMGEEEINPQTEEPLAQLADPWQKMAVESPSDSAENGQQIMDEPMGEEEINPQTEEPLAQLADPWQKMAVESPSDSAENGQQIMDEPMGEEEINPQT
HUMAN29929	HUMAN29929_3029to3060	1.38887	0.716664958668	IQEEVLAQQRAEQQRRELAQNASSDTPMDPVTIQEEVLAQQRAEQQRRELAQNASSDTPMDPVTIQEEVLAQQRAEQQRRELAQNASSDTPMDPVTIQEEVLAQQRAEQQRRELAQNASSDTPMDPVTIQEEVLAQQRAEQQRRELAQNASSDTPMDPVTIQEEVLAQQRAEQQRRELAQNASSDTPMDPVTIQEEVLAQQRAEQQRRELAQNASSDTPMDPVTIQEEVLAQQRAEQQRRELAQNASSDTPMDPVT
HUMAN30201	HUMAN30201_29to85	1.49204	0.769897253107	VTALEALSKLLNPEEEDDSDYGQTNGLSTIGAMGPGNIGPPQIEELKVIPETSEENNVTALEALSKLLNPEEEDDSDYGQTNGLSTIGAMGPGNIGPPQIEELKVIPETSEENNVTALEALSKLLNPEEEDDSDYGQTNGLSTIGAMGPGNIGPPQIEELKVIPETSEENNVTALEALSKLLNPEEEDDSDYGQTNGLSTIGAMGPGNIGPPQIEELKVIPETSEENNVTALEALSKLLNPEEEDDSDYGQTNGLS
HUMAN30258	HUMAN30258_117to149	1.478	0.762653287766	QGEALAPAPPDEGSTASGTVAAEETGAAAAAAAQGEALAPAPPDEGSTASGTVAAEETGAAAAAAAQGEALAPAPPDEGSTASGTVAAEETGAAAAAAAQGEALAPAPPDEGSTASGTVAAEETGAAAAAAAQGEALAPAPPDEGSTASGTVAAEETGAAAAAAAQGEALAPAPPDEGSTASGTVAAEETGAAAAAAAQGEALAPAPPDEGSTASGTVAAEETGAAAAAAAQGEALAPAPPDEGSTASGTVAAEET
HUMAN30492	HUMAN30492_76to296	1.44788	0.747112262025	SLIPHQIPGNGGPWKVIFLPQVPVIEFQDMPSFPAQPQGQAVAKAAGEGGGAGEAGGVGEVGAAGEAGGTGEAGATGEAGAAGEAGGAGEAGGVGEAGAAGEAGGAGEAGAAGEGGAAGEAGGAGEAGGVGEAGAAGEAGGAGEAGGVGEAGAAGEAGGAGEAGAAGEAGGAGEGRAAGEAGAAGEAGAVGEAGAAGEAGAVGEAGAAGEAGAVGEAGGTNSLIPHQIPGNGGPWKVIFLPQVPVIEFQDMPSFPA
HUMAN30555	HUMAN30555_1to38	1.43857	0.742308500015	MAAMATARVRMGPRCAQALWRMPWLPVFLSLAAAAAAMAAMATARVRMGPRCAQALWRMPWLPVFLSLAAAAAAMAAMATARVRMGPRCAQALWRMPWLPVFLSLAAAAAAMAAMATARVRMGPRCAQALWRMPWLPVFLSLAAAAAAMAAMATARVRMGPRCAQALWRMPWLPVFLSLAAAAAAMAAMATARVRMGPRCAQALWRMPWLPVFLSLAAAAAAMAAMATARVRMGPRCAQALWRMPWLPVFLSLAAA
HUMAN30648	HUMAN30648_113to144	1.35946	0.701488394856	AKINETDTFGPGDDDEIQFDDIGDDDEDIDDIAKINETDTFGPGDDDEIQFDDIGDDDEDIDDIAKINETDTFGPGDDDEIQFDDIGDDDEDIDDIAKINETDTFGPGDDDEIQFDDIGDDDEDIDDIAKINETDTFGPGDDDEIQFDDIGDDDEDIDDIAKINETDTFGPGDDDEIQFDDIGDDDEDIDDIAKINETDTFGPGDDDEIQFDDIGDDDEDIDDIAKINETDTFGPGDDDEIQFDDIGDDDEDIDDI
