## Supplementary File 5 for "Discovering molecular features of intrinsically disordered regions by using evolution for contrastive learning": filter_185_idr_activations.txt

HUMAN02189	HUMAN02189_95to126	1.10264	0.504048154544	RSSHKLRNSMHKGRPSIYSGPRSHRRVPYRGRRSSHKLRNSMHKGRPSIYSGPRSHRRVPYRGRRSSHKLRNSMHKGRPSIYSGPRSHRRVPYRGRRSSHKLRNSMHKGRPSIYSGPRSHRRVPYRGRRSSHKLRNSMHKGRPSIYSGPRSHRRVPYRGRRSSHKLRNSMHKGRPSIYSGPRSHRRVPYRGRRSSHKLRNSMHKGRPSIYSGPRSHRRVPYRGRRSSHKLRNSMHKGRPSIYSGPRSHRRVPYRGR
HUMAN02362	HUMAN02362_37to70	2.18756	1.0	TYYDPYDPYPYETYEPYPYGVDEGPAYTYGSPSPTYYDPYDPYPYETYEPYPYGVDEGPAYTYGSPSPTYYDPYDPYPYETYEPYPYGVDEGPAYTYGSPSPTYYDPYDPYPYETYEPYPYGVDEGPAYTYGSPSPTYYDPYDPYPYETYEPYPYGVDEGPAYTYGSPSPTYYDPYDPYPYETYEPYPYGVDEGPAYTYGSPSPTYYDPYDPYPYETYEPYPYGVDEGPAYTYGSPSPTYYDPYDPYPYETYEPYP
HUMAN03780	HUMAN03780_48to80	1.28861	0.589060435352	LSPKSYASGPGPAPPYAAPSYGAPGPLLGAPGGLSPKSYASGPGPAPPYAAPSYGAPGPLLGAPGGLSPKSYASGPGPAPPYAAPSYGAPGPLLGAPGGLSPKSYASGPGPAPPYAAPSYGAPGPLLGAPGGLSPKSYASGPGPAPPYAAPSYGAPGPLLGAPGGLSPKSYASGPGPAPPYAAPSYGAPGPLLGAPGGLSPKSYASGPGPAPPYAAPSYGAPGPLLGAPGGLSPKSYASGPGPAPPYAAPSYGAPG
HUMAN06933	HUMAN06933_1to34	1.15386	0.527463649113	EVSRRKAPPRPPRPAAPLPLLAYLLALAAPGRGEVSRRKAPPRPPRPAAPLPLLAYLLALAAPGRGEVSRRKAPPRPPRPAAPLPLLAYLLALAAPGRGEVSRRKAPPRPPRPAAPLPLLAYLLALAAPGRGEVSRRKAPPRPPRPAAPLPLLAYLLALAAPGRGEVSRRKAPPRPPRPAAPLPLLAYLLALAAPGRGEVSRRKAPPRPPRPAAPLPLLAYLLALAAPGRGEVSRRKAPPRPPRPAAPLPLLAYLL
HUMAN07839	HUMAN07839_1to1429	1.18579	0.54206247605	GPRLSVWLLLLPAALLLHEEHSRAAAKGGCAGSGCGKCDCHGVKGQKGERGLPGLQGVIGFPGMQGPEGPQGPPGQKGDTGEPGLPGTKGTRGPPGASGYPGNPGLPGIPGQDGPPGPPGIPGCNGTKGSKGDMGPPGVPGFQGPKGLPGLQGIKGDQGDQGVPGAKGLPGPPGPPGPYDIIKGEPGLPGPEGPPGLKGLQGLPGPKGQQGVTGLVGIPGPPGIPGFDGAPGQKGEMGPAGPTGPRGFPGPPGPDG
HUMAN09271	HUMAN09271_1to82	1.28727	0.588450155047	DPGPKGHCHCGGHGHPPGHCGPPPGHGPGPCGPPPHHGPGPCGPPPGHGPGPCGPPPHHGPGPCGPPPGHGPGHPPPGPHHDPGPKGHCHCGGHGHPPGHCGPPPGHGPGPCGPPPHHGPGPCGPPPGHGPGPCGPPPHHGPGPCGPPPGHGPGHPPPGPHHDPGPKGHCHCGGHGHPPGHCGPPPGHGPGPCGPPPHHGPGPCGPPPGHGPGPCGPPPHHGPGPCGPPPGHGPGHPPPGPHHDPGPKGHCHCGGH
HUMAN09909	HUMAN09909_881to916	1.27291	0.58188780259	EAEFRRAKVCKIAALIAAAACTVILVIVVPICTMKSEAEFRRAKVCKIAALIAAAACTVILVIVVPICTMKSEAEFRRAKVCKIAALIAAAACTVILVIVVPICTMKSEAEFRRAKVCKIAALIAAAACTVILVIVVPICTMKSEAEFRRAKVCKIAALIAAAACTVILVIVVPICTMKSEAEFRRAKVCKIAALIAAAACTVILVIVVPICTMKSEAEFRRAKVCKIAALIAAAACTVILVIVVPICTMKSEAEF
HUMAN13774	HUMAN13774_84to119	1.13399	0.51838263022	EPKVKSKKREAVAGRGRGRGRGRGRGRGRGRGGPRREPKVKSKKREAVAGRGRGRGRGRGRGRGRGRGGPRREPKVKSKKREAVAGRGRGRGRGRGRGRGRGRGGPRREPKVKSKKREAVAGRGRGRGRGRGRGRGRGRGGPRREPKVKSKKREAVAGRGRGRGRGRGRGRGRGRGGPRREPKVKSKKREAVAGRGRGRGRGRGRGRGRGRGGPRREPKVKSKKREAVAGRGRGRGRGRGRGRGRGRGGPRREPKV
HUMAN16029	HUMAN16029_1279to1312	1.15761	0.529176564626	KHGRKPGDPPGPPRPPKEPGPPDKGGPGLPLPPLKHGRKPGDPPGPPRPPKEPGPPDKGGPGLPLPPLKHGRKPGDPPGPPRPPKEPGPPDKGGPGLPLPPLKHGRKPGDPPGPPRPPKEPGPPDKGGPGLPLPPLKHGRKPGDPPGPPRPPKEPGPPDKGGPGLPLPPLKHGRKPGDPPGPPRPPKEPGPPDKGGPGLPLPPLKHGRKPGDPPGPPRPPKEPGPPDKGGPGLPLPPLKHGRKPGDPPGPPRPPKE
HUMAN18315	HUMAN18315_1to1452	1.14898	0.525232439469	WSLHIVLMRCSFRLTKSLATGPWSLILILFSVQYVYGSGKKYIGPCGGRDCSVCHCVPEKGSRGPPGPPGPQGPIGPLGAPGPIGLSGEKGMRGDRGPPGAAGDKGDKGPTGVPGFPGLDGIPGHPGPGPVGFPGPQGPHGFPGPPGEKGLPGPPGRKGPTGLPGPRGEPGPPADVDDCPRIPGLPGAPGMRGPEGAMGLPGMRGPSGPGCKGEPGLDGRRGVDGVPGSPGPPGRKGDTGEDGYPGGPGPPGPIGD
HUMAN19649	HUMAN19649_252to591	1.16915	0.53445220054	CQPARGPPGLRGDPGFEGERGKPGLPGEKGEAGDPGRPGDLGPVGYQGMKGEKGSRGEKGSRGPKGYKGEKGKRGIDGVDGVKGEMGYPGLPGCKGSPGFDGIQGPPGPKGDPGAFGLKGEKGEPGADGDPGEAGPIGPKGYRGDEGPPGSEGARGAPGPAGPPGDPGLMGERGEDGPAGNGTEGFPGFPGYPGNRGAPGINGTKGYPGLKGDEGEAGDPGDDNNDIAPRGVKGAKGYRGPEGPQGPPGHQGPPGP
HUMAN20103	HUMAN20103_68to138	1.22117	0.558235421826	PAHVSSASSSGRPHALPEIRPYINITILKGDKGDPGPMGLPGYMGREGPQGEPGPQGSKGDKGEMGSPGAPPAHVSSASSSGRPHALPEIRPYINITILKGDKGDPGPMGLPGYMGREGPQGEPGPQGSKGDKGEMGSPGAPPAHVSSASSSGRPHALPEIRPYINITILKGDKGDPGPMGLPGYMGREGPQGEPGPQGSKGDKGEMGSPGAPPAHVSSASSSGRPHALPEIRPYINITILKGDKGDPGPMGLPGY
HUMAN20843	HUMAN20843_203to240	1.17855	0.538749938422	PMGPPAYHETLAGGAAAPYPASQPPYNPAYMDAPKAALPMGPPAYHETLAGGAAAPYPASQPPYNPAYMDAPKAALPMGPPAYHETLAGGAAAPYPASQPPYNPAYMDAPKAALPMGPPAYHETLAGGAAAPYPASQPPYNPAYMDAPKAALPMGPPAYHETLAGGAAAPYPASQPPYNPAYMDAPKAALPMGPPAYHETLAGGAAAPYPASQPPYNPAYMDAPKAALPMGPPAYHETLAGGAAAPYPASQPPYNP
HUMAN23899	HUMAN23899_1to40	1.2757	0.583162911872	NQENPPPYPGPGPTAPYPPYPPQPMGPGPMGGPYPPPQGNQENPPPYPGPGPTAPYPPYPPQPMGPGPMGGPYPPPQGNQENPPPYPGPGPTAPYPPYPPQPMGPGPMGGPYPPPQGNQENPPPYPGPGPTAPYPPYPPQPMGPGPMGGPYPPPQGNQENPPPYPGPGPTAPYPPYPPQPMGPGPMGGPYPPPQGNQENPPPYPGPGPTAPYPPYPPQPMGPGPMGGPYPPPQGNQENPPPYPGPGPTAPYPPYPP
HUMAN24340	HUMAN24340_286to332	1.43319	0.655155661531	YGPGYGGYDYSPYGYYGYGPGYDYSQGSTNYGKSQRRGGHQNNYKPYYGPGYGGYDYSPYGYYGYGPGYDYSQGSTNYGKSQRRGGHQNNYKPYYGPGYGGYDYSPYGYYGYGPGYDYSQGSTNYGKSQRRGGHQNNYKPYYGPGYGGYDYSPYGYYGYGPGYDYSQGSTNYGKSQRRGGHQNNYKPYYGPGYGGYDYSPYGYYGYGPGYDYSQGSTNYGKSQRRGGHQNNYKPYYGPGYGGYDYSPYGYYGYGPG
HUMAN25257	HUMAN25257_248to921	1.16148	0.530949859688	RRETCHELPARITPSQTTDERGPPGEQGPPGPPGPPGVPGIDGIDGDRGPKGPPGPPGPAGEPGKPGAPGKPGTPGADGLTGPDGSPGSIGSKGQKGEPGVPGSRGFPGRGIPGPPGPPGTAGLPGELRPGPPGPPGPPGENGFPGQMGIRGLPGIKGPPGALGLRGPKGDLGEKGERGPPGRGPNGLPGAIGLPGDPGPASYGRNGRDGERGPPGVAGIPGVPGPPGPPGLPGFCEPASCTMQAGQRAFNKGPDP
HUMAN25494	HUMAN25494_17to542	1.119	0.511530859181	HGVFYAERYQMPTGIKGPLPNTKTQFFIPYTIKSKGIAVRGEQGTPGPPGPAGPRGHPGPSGPPGKPGYGSPGLQGEPGLPGPPGPSAVGKPGVPGLPGKPGERGPYGPKGDVGPAGLPGPRGPPGPPGGPPGLPGPVGPAGAKGMPGHNGEAGPRGAPGIPGTRGPIGPPGIPGFPGSKGDPGSPGPPGPAGIATKGLNGPTGPPGPPGPRGHSGEPGLPGPPGPPGPPGQAVMPEGFIKAGQRPSLSGTPLVSA
HUMAN26518	HUMAN26518_1to30	1.4786	0.675915055346	AYPGHPGAGGGYYPGGYGGAPGGPAFPGQAYPGHPGAGGGYYPGGYGGAPGGPAFPGQAYPGHPGAGGGYYPGGYGGAPGGPAFPGQAYPGHPGAGGGYYPGGYGGAPGGPAFPGQAYPGHPGAGGGYYPGGYGGAPGGPAFPGQAYPGHPGAGGGYYPGGYGGAPGGPAFPGQAYPGHPGAGGGYYPGGYGGAPGGPAFPGQAYPGHPGAGGGYYPGGYGGAPGGPAFPGQAYPGHPGAGGGYYPGGYGGAPGGP
HUMAN26600	HUMAN26600_1to67	1.32188	0.604271504384	DHKPLLQERPPAYNLEAGQGDYACGPHGYGAIPAAPPPPPYPYLVTGIPTHHPRVYNIHSRTVTRYDHKPLLQERPPAYNLEAGQGDYACGPHGYGAIPAAPPPPPYPYLVTGIPTHHPRVYNIHSRTVTRYDHKPLLQERPPAYNLEAGQGDYACGPHGYGAIPAAPPPPPYPYLVTGIPTHHPRVYNIHSRTVTRYDHKPLLQERPPAYNLEAGQGDYACGPHGYGAIPAAPPPPPYPYLVTGIPTHHPRVYNI
HUMAN27178	HUMAN27178_745to777	1.2246	0.559800603621	PPHAPFAMRNIYPPRGLPPYFHPRPGFYPNPAFPPHAPFAMRNIYPPRGLPPYFHPRPGFYPNPAFPPHAPFAMRNIYPPRGLPPYFHPRPGFYPNPAFPPHAPFAMRNIYPPRGLPPYFHPRPGFYPNPAFPPHAPFAMRNIYPPRGLPPYFHPRPGFYPNPAFPPHAPFAMRNIYPPRGLPPYFHPRPGFYPNPAFPPHAPFAMRNIYPPRGLPPYFHPRPGFYPNPAFPPHAPFAMRNIYPPRGLPPYFHPRP
