## Supplementary File 5 for "Discovering molecular features of intrinsically disordered regions by using evolution for contrastive learning": filter_186_idr_activations.txt

HUMAN01271	HUMAN01271_1to45	1.28037	0.706601526669	ARSLCPGAWLRKPYYLQARFSYVRMKYLFFSWLVVFVGSWIIYVARSLCPGAWLRKPYYLQARFSYVRMKYLFFSWLVVFVGSWIIYVARSLCPGAWLRKPYYLQARFSYVRMKYLFFSWLVVFVGSWIIYVARSLCPGAWLRKPYYLQARFSYVRMKYLFFSWLVVFVGSWIIYVARSLCPGAWLRKPYYLQARFSYVRMKYLFFSWLVVFVGSWIIYVARSLCPGAWLRKPYYLQARFSYVRMKYLFFSWLVVF
HUMAN01763	HUMAN01763_1to42	1.40324	0.77440774638	ASGSNWLSGVNVVLVMAYGSLVFVLLFIFVKRQIMRFAMKSASGSNWLSGVNVVLVMAYGSLVFVLLFIFVKRQIMRFAMKSASGSNWLSGVNVVLVMAYGSLVFVLLFIFVKRQIMRFAMKSASGSNWLSGVNVVLVMAYGSLVFVLLFIFVKRQIMRFAMKSASGSNWLSGVNVVLVMAYGSLVFVLLFIFVKRQIMRFAMKSASGSNWLSGVNVVLVMAYGSLVFVLLFIFVKRQIMRFAMKSASGSNWLSGV
HUMAN04318	HUMAN04318_1to41	1.38471	0.764183465746	ESNFNTESSSTFTLQSSSETLFSIQLLDFKTSLLEALEELESNFNTESSSTFTLQSSSETLFSIQLLDFKTSLLEALEELESNFNTESSSTFTLQSSSETLFSIQLLDFKTSLLEALEELESNFNTESSSTFTLQSSSETLFSIQLLDFKTSLLEALEELESNFNTESSSTFTLQSSSETLFSIQLLDFKTSLLEALEELESNFNTESSSTFTLQSSSETLFSIQLLDFKTSLLEALEELESNFNTESSSTFTLQS
HUMAN05521	HUMAN05521_1to37	1.77275	0.978327843415	VEKILIHRILTLFPNAIARKLLLMLTFILIFWIIYLVEKILIHRILTLFPNAIARKLLLMLTFILIFWIIYLVEKILIHRILTLFPNAIARKLLLMLTFILIFWIIYLVEKILIHRILTLFPNAIARKLLLMLTFILIFWIIYLVEKILIHRILTLFPNAIARKLLLMLTFILIFWIIYLVEKILIHRILTLFPNAIARKLLLMLTFILIFWIIYLVEKILIHRILTLFPNAIARKLLLMLTFILIFWIIYLVEKI
HUMAN05685	HUMAN05685_1to37	1.72625	0.952666485837	LRYLLKTLLQMNLFADSLAGDISNSSELLLGFNSSLLRYLLKTLLQMNLFADSLAGDISNSSELLLGFNSSLLRYLLKTLLQMNLFADSLAGDISNSSELLLGFNSSLLRYLLKTLLQMNLFADSLAGDISNSSELLLGFNSSLLRYLLKTLLQMNLFADSLAGDISNSSELLLGFNSSLLRYLLKTLLQMNLFADSLAGDISNSSELLLGFNSSLLRYLLKTLLQMNLFADSLAGDISNSSELLLGFNSSLLRYL
HUMAN06887	HUMAN06887_1to66	1.4672	0.809705764108	FKFHQMKHIFEILDKMRCLRKRSTVSFLGVLVIFLLFMNLYIEDSYVLEGDKQLIRETSTHQLNSFKFHQMKHIFEILDKMRCLRKRSTVSFLGVLVIFLLFMNLYIEDSYVLEGDKQLIRETSTHQLNSFKFHQMKHIFEILDKMRCLRKRSTVSFLGVLVIFLLFMNLYIEDSYVLEGDKQLIRETSTHQLNSFKFHQMKHIFEILDKMRCLRKRSTVSFLGVLVIFLLFMNLYIEDSYVLEGDKQLIRETSTH
HUMAN08653	HUMAN08653_1to41	1.47438	0.813667531409	FYVIGGITVSVVAFFFTIKFLFELAARVVSFLQNEDRERRFYVIGGITVSVVAFFFTIKFLFELAARVVSFLQNEDRERRFYVIGGITVSVVAFFFTIKFLFELAARVVSFLQNEDRERRFYVIGGITVSVVAFFFTIKFLFELAARVVSFLQNEDRERRFYVIGGITVSVVAFFFTIKFLFELAARVVSFLQNEDRERRFYVIGGITVSVVAFFFTIKFLFELAARVVSFLQNEDRERRFYVIGGITVSVVAFFF
HUMAN11367	HUMAN11367_1to39	1.81202	1.0	LLPKKMKLLLFLVSQMAILALFFHMYSHNISSLSMKAQLLPKKMKLLLFLVSQMAILALFFHMYSHNISSLSMKAQLLPKKMKLLLFLVSQMAILALFFHMYSHNISSLSMKAQLLPKKMKLLLFLVSQMAILALFFHMYSHNISSLSMKAQLLPKKMKLLLFLVSQMAILALFFHMYSHNISSLSMKAQLLPKKMKLLLFLVSQMAILALFFHMYSHNISSLSMKAQLLPKKMKLLLFLVSQMAILALFFHMYSH
HUMAN13086	HUMAN13086_1to33	1.49706	0.826183413511	SSTAAFYLLSTLGGYLVTSFLLLKYPTLLHQRSSTAAFYLLSTLGGYLVTSFLLLKYPTLLHQRSSTAAFYLLSTLGGYLVTSFLLLKYPTLLHQRSSTAAFYLLSTLGGYLVTSFLLLKYPTLLHQRSSTAAFYLLSTLGGYLVTSFLLLKYPTLLHQRSSTAAFYLLSTLGGYLVTSFLLLKYPTLLHQRSSTAAFYLLSTLGGYLVTSFLLLKYPTLLHQRSSTAAFYLLSTLGGYLVTSFLLLKYPTLLHQR
HUMAN13353	HUMAN13353_25to62	1.37499	0.75882021175	LAVIILFITAVLLLILFAIVFGLLTSTENTQCEAGEEELAVIILFITAVLLLILFAIVFGLLTSTENTQCEAGEEELAVIILFITAVLLLILFAIVFGLLTSTENTQCEAGEEELAVIILFITAVLLLILFAIVFGLLTSTENTQCEAGEEELAVIILFITAVLLLILFAIVFGLLTSTENTQCEAGEEELAVIILFITAVLLLILFAIVFGLLTSTENTQCEAGEEELAVIILFITAVLLLILFAIVFGLLTSTE
HUMAN13916	HUMAN13916_1to38	1.66485	0.918780875651	RYADPSANRDLLGSRTLLFIFICAFALVTLLQQILYGRYADPSANRDLLGSRTLLFIFICAFALVTLLQQILYGRYADPSANRDLLGSRTLLFIFICAFALVTLLQQILYGRYADPSANRDLLGSRTLLFIFICAFALVTLLQQILYGRYADPSANRDLLGSRTLLFIFICAFALVTLLQQILYGRYADPSANRDLLGSRTLLFIFICAFALVTLLQQILYGRYADPSANRDLLGSRTLLFIFICAFALVTLLQQI
HUMAN16670	HUMAN16670_705to749	1.29838	0.716536602237	QSDKKEDIETLILEDSEDENALSIFETNCHSGSPKKQSSSAAIHKQSDKKEDIETLILEDSEDENALSIFETNCHSGSPKKQSSSAAIHKQSDKKEDIETLILEDSEDENALSIFETNCHSGSPKKQSSSAAIHKQSDKKEDIETLILEDSEDENALSIFETNCHSGSPKKQSSSAAIHKQSDKKEDIETLILEDSEDENALSIFETNCHSGSPKKQSSSAAIHKQSDKKEDIETLILEDSEDENALSIFETNCHS
HUMAN16929	HUMAN16929_29to77	1.38531	0.764514972645	LFLENFSILETHLTWLCICSGFVTAVNLVLYLVVKPNTSSKRSSLSHKVLFLENFSILETHLTWLCICSGFVTAVNLVLYLVVKPNTSSKRSSLSHKVLFLENFSILETHLTWLCICSGFVTAVNLVLYLVVKPNTSSKRSSLSHKVLFLENFSILETHLTWLCICSGFVTAVNLVLYLVVKPNTSSKRSSLSHKVLFLENFSILETHLTWLCICSGFVTAVNLVLYLVVKPNTSSKRSSLSHKVLFLENFSILET
HUMAN17029	HUMAN17029_1to41	1.32071	0.728864395784	SVGRRRIKLLGILMMANVFIYFIMEVSKSSSQEKNGKGEVSVGRRRIKLLGILMMANVFIYFIMEVSKSSSQEKNGKGEVSVGRRRIKLLGILMMANVFIYFIMEVSKSSSQEKNGKGEVSVGRRRIKLLGILMMANVFIYFIMEVSKSSSQEKNGKGEVSVGRRRIKLLGILMMANVFIYFIMEVSKSSSQEKNGKGEVSVGRRRIKLLGILMMANVFIYFIMEVSKSSSQEKNGKGEVSVGRRRIKLLGILMMA
HUMAN17671	HUMAN17671_1to39	1.47781	0.815563548241	ALFTPWKLSSQKLGFFLVTFGFIWGMMLLHFTIQQRTQALFTPWKLSSQKLGFFLVTFGFIWGMMLLHFTIQQRTQALFTPWKLSSQKLGFFLVTFGFIWGMMLLHFTIQQRTQALFTPWKLSSQKLGFFLVTFGFIWGMMLLHFTIQQRTQALFTPWKLSSQKLGFFLVTFGFIWGMMLLHFTIQQRTQALFTPWKLSSQKLGFFLVTFGFIWGMMLLHFTIQQRTQALFTPWKLSSQKLGFFLVTFGFIWGMML
HUMAN18111	HUMAN18111_1to33	1.39842	0.77175055971	EDLEETLFEEFENYSYDLDYYSLESDLEEKVQEDLEETLFEEFENYSYDLDYYSLESDLEEKVQEDLEETLFEEFENYSYDLDYYSLESDLEEKVQEDLEETLFEEFENYSYDLDYYSLESDLEEKVQEDLEETLFEEFENYSYDLDYYSLESDLEEKVQEDLEETLFEEFENYSYDLDYYSLESDLEEKVQEDLEETLFEEFENYSYDLDYYSLESDLEEKVQEDLEETLFEEFENYSYDLDYYSLESDLEEKVQ
HUMAN18296	HUMAN18296_1to51	1.57293	0.868055188695	NNHVSSKPSTMKLKHTINPILLYFIHFLISLYTILTYIPFYFFSESRQEKNNHVSSKPSTMKLKHTINPILLYFIHFLISLYTILTYIPFYFFSESRQEKNNHVSSKPSTMKLKHTINPILLYFIHFLISLYTILTYIPFYFFSESRQEKNNHVSSKPSTMKLKHTINPILLYFIHFLISLYTILTYIPFYFFSESRQEKNNHVSSKPSTMKLKHTINPILLYFIHFLISLYTILTYIPFYFFSESRQEKNNHVSS
HUMAN20013	HUMAN20013_155to192	1.44408	0.796946926068	DGRPPPAVPGTPQYVDEQFLSRLFLFVALVIMFWLLIADGRPPPAVPGTPQYVDEQFLSRLFLFVALVIMFWLLIADGRPPPAVPGTPQYVDEQFLSRLFLFVALVIMFWLLIADGRPPPAVPGTPQYVDEQFLSRLFLFVALVIMFWLLIADGRPPPAVPGTPQYVDEQFLSRLFLFVALVIMFWLLIADGRPPPAVPGTPQYVDEQFLSRLFLFVALVIMFWLLIADGRPPPAVPGTPQYVDEQFLSRLFLFVA
HUMAN21662	HUMAN21662_353to382	1.27433	0.703265142296	MARHFAIISREQTHFSEDDSKRLKTISYQLMARHFAIISREQTHFSEDDSKRLKTISYQLMARHFAIISREQTHFSEDDSKRLKTISYQLMARHFAIISREQTHFSEDDSKRLKTISYQLMARHFAIISREQTHFSEDDSKRLKTISYQLMARHFAIISREQTHFSEDDSKRLKTISYQLMARHFAIISREQTHFSEDDSKRLKTISYQLMARHFAIISREQTHFSEDDSKRLKTISYQLMARHFAIISREQTHFS
HUMAN22814	HUMAN22814_1to74	1.44191	0.795748856584	SFIMKLHRHFQRTVILLATFCMVSIIISAYYLYSGYKQENELSETASEVDCGDLQHLPYQLMEVKAMKLFDASSFIMKLHRHFQRTVILLATFCMVSIIISAYYLYSGYKQENELSETASEVDCGDLQHLPYQLMEVKAMKLFDASSFIMKLHRHFQRTVILLATFCMVSIIISAYYLYSGYKQENELSETASEVDCGDLQHLPYQLMEVKAMKLFDASSFIMKLHRHFQRTVILLATFCMVSIIISAYYLYSGYK
HUMAN23219	HUMAN23219_1to50	1.67397	0.923817951595	RTYHYIPLFIWTYMFHTVDTILLQEKPNSYLSSKKIAGLTKDDGKMLRRRTYHYIPLFIWTYMFHTVDTILLQEKPNSYLSSKKIAGLTKDDGKMLRRRTYHYIPLFIWTYMFHTVDTILLQEKPNSYLSSKKIAGLTKDDGKMLRRRTYHYIPLFIWTYMFHTVDTILLQEKPNSYLSSKKIAGLTKDDGKMLRRRTYHYIPLFIWTYMFHTVDTILLQEKPNSYLSSKKIAGLTKDDGKMLRRRTYHYIPLFIW
HUMAN24113	HUMAN24113_1to34	1.37993	0.761546673428	YSFNTLRLYLWETIVFFSLAASKEAEAARSAPKYSFNTLRLYLWETIVFFSLAASKEAEAARSAPKYSFNTLRLYLWETIVFFSLAASKEAEAARSAPKYSFNTLRLYLWETIVFFSLAASKEAEAARSAPKYSFNTLRLYLWETIVFFSLAASKEAEAARSAPKYSFNTLRLYLWETIVFFSLAASKEAEAARSAPKYSFNTLRLYLWETIVFFSLAASKEAEAARSAPKYSFNTLRLYLWETIVFFSLAASKEA
HUMAN26071	HUMAN26071_1to35	1.49443	0.824734164559	FFTISRKNMSQKLSLLLLVFGLIWGLMLLHYTFQFFTISRKNMSQKLSLLLLVFGLIWGLMLLHYTFQFFTISRKNMSQKLSLLLLVFGLIWGLMLLHYTFQFFTISRKNMSQKLSLLLLVFGLIWGLMLLHYTFQFFTISRKNMSQKLSLLLLVFGLIWGLMLLHYTFQFFTISRKNMSQKLSLLLLVFGLIWGLMLLHYTFQFFTISRKNMSQKLSLLLLVFGLIWGLMLLHYTFQFFTISRKNMSQKLSLLLL
HUMAN27510	HUMAN27510_2to43	1.28485	0.709072269491	LRTILDAPQRLLKEGRASRQLVLVVVFVALLLDNMLFTVVVPLRTILDAPQRLLKEGRASRQLVLVVVFVALLLDNMLFTVVVPLRTILDAPQRLLKEGRASRQLVLVVVFVALLLDNMLFTVVVPLRTILDAPQRLLKEGRASRQLVLVVVFVALLLDNMLFTVVVPLRTILDAPQRLLKEGRASRQLVLVVVFVALLLDNMLFTVVVPLRTILDAPQRLLKEGRASRQLVLVVVFVALLLDNMLFTVVVPLRTI
HUMAN27999	HUMAN27999_1to32	1.32868	0.733259444378	ILLTFSTGRRLDFVHHSGVFFLQTLLWILCAILLTFSTGRRLDFVHHSGVFFLQTLLWILCAILLTFSTGRRLDFVHHSGVFFLQTLLWILCAILLTFSTGRRLDFVHHSGVFFLQTLLWILCAILLTFSTGRRLDFVHHSGVFFLQTLLWILCAILLTFSTGRRLDFVHHSGVFFLQTLLWILCAILLTFSTGRRLDFVHHSGVFFLQTLLWILCAILLTFSTGRRLDFVHHSGVFFLQTLLWILCAILLTFSTG
HUMAN28192	HUMAN28192_1to80	1.46014	0.805809653462	HCERFLCILRIIGTTLFGVSLLLGITAAYIVGYQFIQTDNYYFSFGLYGAFLASHLIIQSLFAFLEHRKMKKSLETPIKHCERFLCILRIIGTTLFGVSLLLGITAAYIVGYQFIQTDNYYFSFGLYGAFLASHLIIQSLFAFLEHRKMKKSLETPIKHCERFLCILRIIGTTLFGVSLLLGITAAYIVGYQFIQTDNYYFSFGLYGAFLASHLIIQSLFAFLEHRKMKKSLETPIKHCERFLCILRIIGTTLFGV
HUMAN28800	HUMAN28800_1to38	1.46493	0.808453419333	LRTLLRRRLFSYPTKYYFMVLVLSLITFSVLRIHQKPLRTLLRRRLFSYPTKYYFMVLVLSLITFSVLRIHQKPLRTLLRRRLFSYPTKYYFMVLVLSLITFSVLRIHQKPLRTLLRRRLFSYPTKYYFMVLVLSLITFSVLRIHQKPLRTLLRRRLFSYPTKYYFMVLVLSLITFSVLRIHQKPLRTLLRRRLFSYPTKYYFMVLVLSLITFSVLRIHQKPLRTLLRRRLFSYPTKYYFMVLVLSLITFSVLRIH
HUMAN28872	HUMAN28872_1to40	1.35531	0.747956272141	GFLSPIYVIFFFFGVKVHCQYETYQWDEDYDQEPDDDYQGFLSPIYVIFFFFGVKVHCQYETYQWDEDYDQEPDDDYQGFLSPIYVIFFFFGVKVHCQYETYQWDEDYDQEPDDDYQGFLSPIYVIFFFFGVKVHCQYETYQWDEDYDQEPDDDYQGFLSPIYVIFFFFGVKVHCQYETYQWDEDYDQEPDDDYQGFLSPIYVIFFFFGVKVHCQYETYQWDEDYDQEPDDDYQGFLSPIYVIFFFFGVKVHCQYE
HUMAN29038	HUMAN29038_1to45	1.47705	0.815139543089	ALLDLALEGMAVFGFVLFLVLWLMHFMAIIYTRLHLNKKATDKQALLDLALEGMAVFGFVLFLVLWLMHFMAIIYTRLHLNKKATDKQALLDLALEGMAVFGFVLFLVLWLMHFMAIIYTRLHLNKKATDKQALLDLALEGMAVFGFVLFLVLWLMHFMAIIYTRLHLNKKATDKQALLDLALEGMAVFGFVLFLVLWLMHFMAIIYTRLHLNKKATDKQALLDLALEGMAVFGFVLFLVLWLMHFMAIIYTRLHL
HUMAN29611	HUMAN29611_1to40	1.4351	0.791992019624	NRQLVNILTALFAFFLETNHFRTAFCKDHDSRSGKQPSQNRQLVNILTALFAFFLETNHFRTAFCKDHDSRSGKQPSQNRQLVNILTALFAFFLETNHFRTAFCKDHDSRSGKQPSQNRQLVNILTALFAFFLETNHFRTAFCKDHDSRSGKQPSQNRQLVNILTALFAFFLETNHFRTAFCKDHDSRSGKQPSQNRQLVNILTALFAFFLETNHFRTAFCKDHDSRSGKQPSQNRQLVNILTALFAFFLETNHFR
HUMAN29938	HUMAN29938_1to30	1.28755	0.710561978205	SGWRYLICVSFLLTILLELTYQGPPVPASSGWRYLICVSFLLTILLELTYQGPPVPASSGWRYLICVSFLLTILLELTYQGPPVPASSGWRYLICVSFLLTILLELTYQGPPVPASSGWRYLICVSFLLTILLELTYQGPPVPASSGWRYLICVSFLLTILLELTYQGPPVPASSGWRYLICVSFLLTILLELTYQGPPVPASSGWRYLICVSFLLTILLELTYQGPPVPASSGWRYLICVSFLLTILLELTYQGP
HUMAN29997	HUMAN29997_1to32	1.31521	0.725827150501	AFFSRLNLQEGLQTFFVLQWIPVYIFLGAIPAFFSRLNLQEGLQTFFVLQWIPVYIFLGAIPAFFSRLNLQEGLQTFFVLQWIPVYIFLGAIPAFFSRLNLQEGLQTFFVLQWIPVYIFLGAIPAFFSRLNLQEGLQTFFVLQWIPVYIFLGAIPAFFSRLNLQEGLQTFFVLQWIPVYIFLGAIPAFFSRLNLQEGLQTFFVLQWIPVYIFLGAIPAFFSRLNLQEGLQTFFVLQWIPVYIFLGAIPAFFSRLNL
HUMAN30396	HUMAN30396_1to53	1.36013	0.750619248176	IETYNQTSPRSAATGLPISMKIFMYLLTVFLITQMIGSALFAVYLHRRLDKIIETYNQTSPRSAATGLPISMKIFMYLLTVFLITQMIGSALFAVYLHRRLDKIIETYNQTSPRSAATGLPISMKIFMYLLTVFLITQMIGSALFAVYLHRRLDKIIETYNQTSPRSAATGLPISMKIFMYLLTVFLITQMIGSALFAVYLHRRLDKIIETYNQTSPRSAATGLPISMKIFMYLLTVFLITQMIGSALFAVYLHRR
