## Supplementary File 5 for "Discovering molecular features of intrinsically disordered regions by using evolution for contrastive learning": filter_188_idr_activations.txt

HUMAN01634	HUMAN01634_345to376	1.0971	0.717075725242	PTASALGPGPPPPEPLPGSGPRALRQKIVIKPTASALGPGPPPPEPLPGSGPRALRQKIVIKPTASALGPGPPPPEPLPGSGPRALRQKIVIKPTASALGPGPPPPEPLPGSGPRALRQKIVIKPTASALGPGPPPPEPLPGSGPRALRQKIVIKPTASALGPGPPPPEPLPGSGPRALRQKIVIKPTASALGPGPPPPEPLPGSGPRALRQKIVIKPTASALGPGPPPPEPLPGSGPRALRQKIVIKPTASALGP
HUMAN10195	HUMAN10195_491to525	1.23786	0.809076173727	AAESGRKPYTGDRRHPIFFKRKLDPAEPFAGLASAAESGRKPYTGDRRHPIFFKRKLDPAEPFAGLASAAESGRKPYTGDRRHPIFFKRKLDPAEPFAGLASAAESGRKPYTGDRRHPIFFKRKLDPAEPFAGLASAAESGRKPYTGDRRHPIFFKRKLDPAEPFAGLASAAESGRKPYTGDRRHPIFFKRKLDPAEPFAGLASAAESGRKPYTGDRRHPIFFKRKLDPAEPFAGLASAAESGRKPYTGDRRHPIF
HUMAN02362	HUMAN02362_37to70	1.06119	0.693600363463	TYYDPYDPYPYETYEPYPYGVDEGPAYTYGSPSPTYYDPYDPYPYETYEPYPYGVDEGPAYTYGSPSPTYYDPYDPYPYETYEPYPYGVDEGPAYTYGSPSPTYYDPYDPYPYETYEPYPYGVDEGPAYTYGSPSPTYYDPYDPYPYETYEPYPYGVDEGPAYTYGSPSPTYYDPYDPYPYETYEPYPYGVDEGPAYTYGSPSPTYYDPYDPYPYETYEPYPYGVDEGPAYTYGSPSPTYYDPYDPYPYETYEPYP
HUMAN05635	HUMAN05635_859to889	1.19546	0.781364354149	IHPRRRRAAVPPPRPPIPEERRPRGTATLSNIHPRRRRAAVPPPRPPIPEERRPRGTATLSNIHPRRRRAAVPPPRPPIPEERRPRGTATLSNIHPRRRRAAVPPPRPPIPEERRPRGTATLSNIHPRRRRAAVPPPRPPIPEERRPRGTATLSNIHPRRRRAAVPPPRPPIPEERRPRGTATLSNIHPRRRRAAVPPPRPPIPEERRPRGTATLSNIHPRRRRAAVPPPRPPIPEERRPRGTATLSNIHPRRRRA
HUMAN09859	HUMAN09859_1to37	1.17476	0.767832108115	RLGPRTAALGLLLLCAAAAGAGKAEELHYPLGERRSRLGPRTAALGLLLLCAAAAGAGKAEELHYPLGERRSRLGPRTAALGLLLLCAAAAGAGKAEELHYPLGERRSRLGPRTAALGLLLLCAAAAGAGKAEELHYPLGERRSRLGPRTAALGLLLLCAAAAGAGKAEELHYPLGERRSRLGPRTAALGLLLLCAAAAGAGKAEELHYPLGERRSRLGPRTAALGLLLLCAAAAGAGKAEELHYPLGERRSRLGP
HUMAN10742	HUMAN10742_1to30	1.52997	1.0	ARWPAPPPPPPPPPPLAAPPPPGASAKGPARWPAPPPPPPPPPPLAAPPPPGASAKGPARWPAPPPPPPPPPPLAAPPPPGASAKGPARWPAPPPPPPPPPPLAAPPPPGASAKGPARWPAPPPPPPPPPPLAAPPPPGASAKGPARWPAPPPPPPPPPPLAAPPPPGASAKGPARWPAPPPPPPPPPPLAAPPPPGASAKGPARWPAPPPPPPPPPPLAAPPPPGASAKGPARWPAPPPPPPPPPPLAAPPPPGA
HUMAN11319	HUMAN11319_1to40	1.29831	0.848586292972	ARLWGALSLWPLWAAVPWGGAAAVGVRACSSTAAPDGVEARLWGALSLWPLWAAVPWGGAAAVGVRACSSTAAPDGVEARLWGALSLWPLWAAVPWGGAAAVGVRACSSTAAPDGVEARLWGALSLWPLWAAVPWGGAAAVGVRACSSTAAPDGVEARLWGALSLWPLWAAVPWGGAAAVGVRACSSTAAPDGVEARLWGALSLWPLWAAVPWGGAAAVGVRACSSTAAPDGVEARLWGALSLWPLWAAVPWGGAA
HUMAN11912	HUMAN11912_1to64	1.12358	0.734383087455	AGYLPPKGYAPSPPPPYPVTPGYPEPALHPGPGQAPVPAQVPAPAPGFALFPSPGPVALGSAAAGYLPPKGYAPSPPPPYPVTPGYPEPALHPGPGQAPVPAQVPAPAPGFALFPSPGPVALGSAAAGYLPPKGYAPSPPPPYPVTPGYPEPALHPGPGQAPVPAQVPAPAPGFALFPSPGPVALGSAAAGYLPPKGYAPSPPPPYPVTPGYPEPALHPGPGQAPVPAQVPAPAPGFALFPSPGPVALGSAAAGYL
HUMAN13370	HUMAN13370_83to114	1.06446	0.69573737016	SGPGSGPGPAPALAPEPSAPSALPSVPEPSAPSGPGSGPGPAPALAPEPSAPSALPSVPEPSAPSGPGSGPGPAPALAPEPSAPSALPSVPEPSAPSGPGSGPGPAPALAPEPSAPSALPSVPEPSAPSGPGSGPGPAPALAPEPSAPSALPSVPEPSAPSGPGSGPGPAPALAPEPSAPSALPSVPEPSAPSGPGSGPGPAPALAPEPSAPSALPSVPEPSAPSGPGSGPGPAPALAPEPSAPSALPSVPEPSAP
HUMAN14494	HUMAN14494_1to36	1.07212	0.700748080905	TAPAGPRGSETERLLTPNPGYGTQAGPSPAPPTPPTAPAGPRGSETERLLTPNPGYGTQAGPSPAPPTPPTAPAGPRGSETERLLTPNPGYGTQAGPSPAPPTPPTAPAGPRGSETERLLTPNPGYGTQAGPSPAPPTPPTAPAGPRGSETERLLTPNPGYGTQAGPSPAPPTPPTAPAGPRGSETERLLTPNPGYGTQAGPSPAPPTPPTAPAGPRGSETERLLTPNPGYGTQAGPSPAPPTPPTAPAGPRGSET
HUMAN21023	HUMAN21023_1to34	1.18261	0.772964212248	AFAWWPCLILALLSSLAASGFPRSPFRLLGKRSAFAWWPCLILALLSSLAASGFPRSPFRLLGKRSAFAWWPCLILALLSSLAASGFPRSPFRLLGKRSAFAWWPCLILALLSSLAASGFPRSPFRLLGKRSAFAWWPCLILALLSSLAASGFPRSPFRLLGKRSAFAWWPCLILALLSSLAASGFPRSPFRLLGKRSAFAWWPCLILALLSSLAASGFPRSPFRLLGKRSAFAWWPCLILALLSSLAASGFPRSP
HUMAN21397	HUMAN21397_1to43	1.06539	0.696350804138	GSRWSSEEERQPLLGPGLGPGLGASWRSREAAAAALPAAVPGGSRWSSEEERQPLLGPGLGPGLGASWRSREAAAAALPAAVPGGSRWSSEEERQPLLGPGLGPGLGASWRSREAAAAALPAAVPGGSRWSSEEERQPLLGPGLGPGLGASWRSREAAAAALPAAVPGGSRWSSEEERQPLLGPGLGPGLGASWRSREAAAAALPAAVPGGSRWSSEEERQPLLGPGLGPGLGASWRSREAAAAALPAAVPGGSRW
HUMAN24266	HUMAN24266_37to73	1.14361	0.747473159244	ERRWDRGEAWWGAEAARLPEWDEWDPEDEEDEEPALEERRWDRGEAWWGAEAARLPEWDEWDPEDEEDEEPALEERRWDRGEAWWGAEAARLPEWDEWDPEDEEDEEPALEERRWDRGEAWWGAEAARLPEWDEWDPEDEEDEEPALEERRWDRGEAWWGAEAARLPEWDEWDPEDEEDEEPALEERRWDRGEAWWGAEAARLPEWDEWDPEDEEDEEPALEERRWDRGEAWWGAEAARLPEWDEWDPEDEEDEEP
HUMAN24921	HUMAN24921_1to37	1.10313	0.721017192436	PGKRGLGWWWARLPLCLLLSLYGPWMPSSLGKPKGHPGKRGLGWWWARLPLCLLLSLYGPWMPSSLGKPKGHPGKRGLGWWWARLPLCLLLSLYGPWMPSSLGKPKGHPGKRGLGWWWARLPLCLLLSLYGPWMPSSLGKPKGHPGKRGLGWWWARLPLCLLLSLYGPWMPSSLGKPKGHPGKRGLGWWWARLPLCLLLSLYGPWMPSSLGKPKGHPGKRGLGWWWARLPLCLLLSLYGPWMPSSLGKPKGHPGKR
HUMAN25139	HUMAN25139_1to35	1.06284	0.694682619015	AASVAAAARRLRRAIRRSPAWRGLSHRPLSSEPPAASVAAAARRLRRAIRRSPAWRGLSHRPLSSEPPAASVAAAARRLRRAIRRSPAWRGLSHRPLSSEPPAASVAAAARRLRRAIRRSPAWRGLSHRPLSSEPPAASVAAAARRLRRAIRRSPAWRGLSHRPLSSEPPAASVAAAARRLRRAIRRSPAWRGLSHRPLSSEPPAASVAAAARRLRRAIRRSPAWRGLSHRPLSSEPPAASVAAAARRLRRAIRRS
HUMAN25985	HUMAN25985_1to39	1.07484	0.702524725332	WNRYFVFYLLLLSAFTSQTVSGQRKKGPKSNLLARKSDWNRYFVFYLLLLSAFTSQTVSGQRKKGPKSNLLARKSDWNRYFVFYLLLLSAFTSQTVSGQRKKGPKSNLLARKSDWNRYFVFYLLLLSAFTSQTVSGQRKKGPKSNLLARKSDWNRYFVFYLLLLSAFTSQTVSGQRKKGPKSNLLARKSDWNRYFVFYLLLLSAFTSQTVSGQRKKGPKSNLLARKSDWNRYFVFYLLLLSAFTSQTVSGQRKKGP
HUMAN27044	HUMAN27044_1to35	1.18503	0.774543105444	AGAAAAVAAGAAAGAAAAAVSVAAPGRASAPPPPAGAAAAVAAGAAAGAAAAAVSVAAPGRASAPPPPAGAAAAVAAGAAAGAAAAAVSVAAPGRASAPPPPAGAAAAVAAGAAAGAAAAAVSVAAPGRASAPPPPAGAAAAVAAGAAAGAAAAAVSVAAPGRASAPPPPAGAAAAVAAGAAAGAAAAAVSVAAPGRASAPPPPAGAAAAVAAGAAAGAAAAAVSVAAPGRASAPPPPAGAAAAVAAGAAAGAAAA
HUMAN27879	HUMAN27879_1to40	1.21622	0.794932519535	SQPPPPPPPLPPPPPPPEAPQTPSSLASAAASGGLLKRRSQPPPPPPPLPPPPPPPEAPQTPSSLASAAASGGLLKRRSQPPPPPPPLPPPPPPPEAPQTPSSLASAAASGGLLKRRSQPPPPPPPLPPPPPPPEAPQTPSSLASAAASGGLLKRRSQPPPPPPPLPPPPPPPEAPQTPSSLASAAASGGLLKRRSQPPPPPPPLPPPPPPPEAPQTPSSLASAAASGGLLKRRSQPPPPPPPLPPPPPPPEAPQT
HUMAN27925	HUMAN27925_1to71	1.09353	0.714742447722	LFLALGSPWAVELPLCGRRTALCAAAALRGPRASVSRASSSSGPSGPVAGWSTGPSGAARLLRRPGRAQILFLALGSPWAVELPLCGRRTALCAAAALRGPRASVSRASSSSGPSGPVAGWSTGPSGAARLLRRPGRAQILFLALGSPWAVELPLCGRRTALCAAAALRGPRASVSRASSSSGPSGPVAGWSTGPSGAARLLRRPGRAQILFLALGSPWAVELPLCGRRTALCAAAALRGPRASVSRASSSSGPSG
HUMAN29476	HUMAN29476_1to33	1.36158	0.889939207469	RGPSWSRPRPLLLLLLLLSPWPVWAQVSATASRGPSWSRPRPLLLLLLLLSPWPVWAQVSATASRGPSWSRPRPLLLLLLLLSPWPVWAQVSATASRGPSWSRPRPLLLLLLLLSPWPVWAQVSATASRGPSWSRPRPLLLLLLLLSPWPVWAQVSATASRGPSWSRPRPLLLLLLLLSPWPVWAQVSATASRGPSWSRPRPLLLLLLLLSPWPVWAQVSATASRGPSWSRPRPLLLLLLLLSPWPVWAQVSATAS
