## Supplementary File 5 for "Discovering molecular features of intrinsically disordered regions by using evolution for contrastive learning": filter_189_idr_activations.txt

HUMAN02893	HUMAN02893_216to307	1.50199	0.709460048411	QKRGLAPQNKPELQKVMEKRKRDQVIKQKEEEAQKKKSDLEIELLKRQQKLEQLELEKQKLQEEQENAPEFVKVKGNLRRTGQEVAQAQESQKRGLAPQNKPELQKVMEKRKRDQVIKQKEEEAQKKKSDLEIELLKRQQKLEQLELEKQKLQEEQENAPEFVKVKGNLRRTGQEVAQAQESQKRGLAPQNKPELQKVMEKRKRDQVIKQKEEEAQKKKSDLEIELLKRQQKLEQLELEKQKLQEEQENAPEFVKV
HUMAN21375	HUMAN21375_1447to1480	1.48734	0.702541701193	QLEMQAKEHDERIKQLQVELCEMKQKPEEIGEEQLEMQAKEHDERIKQLQVELCEMKQKPEEIGEEQLEMQAKEHDERIKQLQVELCEMKQKPEEIGEEQLEMQAKEHDERIKQLQVELCEMKQKPEEIGEEQLEMQAKEHDERIKQLQVELCEMKQKPEEIGEEQLEMQAKEHDERIKQLQVELCEMKQKPEEIGEEQLEMQAKEHDERIKQLQVELCEMKQKPEEIGEEQLEMQAKEHDERIKQLQVELCEMKQ
HUMAN26567	HUMAN26567_1330to1375	1.61267	0.76173696654	KARKAQEKMEKQREKLRRKEQEQMQRKSKKTEKMTSTTAEGAGEQKARKAQEKMEKQREKLRRKEQEQMQRKSKKTEKMTSTTAEGAGEQKARKAQEKMEKQREKLRRKEQEQMQRKSKKTEKMTSTTAEGAGEQKARKAQEKMEKQREKLRRKEQEQMQRKSKKTEKMTSTTAEGAGEQKARKAQEKMEKQREKLRRKEQEQMQRKSKKTEKMTSTTAEGAGEQKARKAQEKMEKQREKLRRKEQEQMQRKSKKT
HUMAN01196	HUMAN01196_387to446	1.74405	0.823794539964	RNLAKQKAEAQRRLYGQNSIKRLLPGSSDWEQQRHQLERRKEELKERLAQVRKQISREEHRNLAKQKAEAQRRLYGQNSIKRLLPGSSDWEQQRHQLERRKEELKERLAQVRKQISREEHRNLAKQKAEAQRRLYGQNSIKRLLPGSSDWEQQRHQLERRKEELKERLAQVRKQISREEHRNLAKQKAEAQRRLYGQNSIKRLLPGSSDWEQQRHQLERRKEELKERLAQVRKQISREEHRNLAKQKAEAQRRLYG
HUMAN02575	HUMAN02575_188to237	1.62729	0.768644052145	KKRKEEEERRRREEEERERLQKEEEKRRREEEERLRREEEERRRIEEERLKKRKEEEERRRREEEERERLQKEEEKRRREEEERLRREEEERRRIEEERLKKRKEEEERRRREEEERERLQKEEEKRRREEEERLRREEEERRRIEEERLKKRKEEEERRRREEEERERLQKEEEKRRREEEERLRREEEERRRIEEERLKKRKEEEERRRREEEERERLQKEEEKRRREEEERLRREEEERRRIEEERLKKRKEE
HUMAN04165	HUMAN04165_316to349	1.80471	0.8524474077	HKEARQRRKELRKKQLAEQEELERQMKELQAANEHKEARQRRKELRKKQLAEQEELERQMKELQAANEHKEARQRRKELRKKQLAEQEELERQMKELQAANEHKEARQRRKELRKKQLAEQEELERQMKELQAANEHKEARQRRKELRKKQLAEQEELERQMKELQAANEHKEARQRRKELRKKQLAEQEELERQMKELQAANEHKEARQRRKELRKKQLAEQEELERQMKELQAANEHKEARQRRKELRKKQLAE
HUMAN05113	HUMAN05113_513to581	1.76343	0.832949387379	TIQQQDQELAGLKQQAKEKQAQLAQTLQQQEQASQGLRHQVEQLSSSLKQKEQQLKEVAEKQEATRQDHTIQQQDQELAGLKQQAKEKQAQLAQTLQQQEQASQGLRHQVEQLSSSLKQKEQQLKEVAEKQEATRQDHTIQQQDQELAGLKQQAKEKQAQLAQTLQQQEQASQGLRHQVEQLSSSLKQKEQQLKEVAEKQEATRQDHTIQQQDQELAGLKQQAKEKQAQLAQTLQQQEQASQGLRHQVEQLSSSLK
HUMAN06369	HUMAN06369_939to989	1.51457	0.715401338015	EEVMREKQLAQEAKKLDAKTPSQRNKWQQQELIAELRRRQAKEHRPVYEGKEEVMREKQLAQEAKKLDAKTPSQRNKWQQQELIAELRRRQAKEHRPVYEGKEEVMREKQLAQEAKKLDAKTPSQRNKWQQQELIAELRRRQAKEHRPVYEGKEEVMREKQLAQEAKKLDAKTPSQRNKWQQQELIAELRRRQAKEHRPVYEGKEEVMREKQLAQEAKKLDAKTPSQRNKWQQQELIAELRRRQAKEHRPVYEGKE
HUMAN07830	HUMAN07830_239to273	1.52377	0.719746913248	KLEQERQRQQKEEQKIILGKGKSRPKLSFSLKTQDKLEQERQRQQKEEQKIILGKGKSRPKLSFSLKTQDKLEQERQRQQKEEQKIILGKGKSRPKLSFSLKTQDKLEQERQRQQKEEQKIILGKGKSRPKLSFSLKTQDKLEQERQRQQKEEQKIILGKGKSRPKLSFSLKTQDKLEQERQRQQKEEQKIILGKGKSRPKLSFSLKTQDKLEQERQRQQKEEQKIILGKGKSRPKLSFSLKTQDKLEQERQRQQK
HUMAN08978	HUMAN08978_142to174	1.73519	0.819608992263	IENQQQMLVAKEQRLHFLKQQERRQQQSISENEIENQQQMLVAKEQRLHFLKQQERRQQQSISENEIENQQQMLVAKEQRLHFLKQQERRQQQSISENEIENQQQMLVAKEQRLHFLKQQERRQQQSISENEIENQQQMLVAKEQRLHFLKQQERRQQQSISENEIENQQQMLVAKEQRLHFLKQQERRQQQSISENEIENQQQMLVAKEQRLHFLKQQERRQQQSISENEIENQQQMLVAKEQRLHFLKQQERRQ
HUMAN09126	HUMAN09126_432to724	1.86039	0.878748343698	EKIHEQEKIREEEKRQEQEEMWRQEEKIREQEEIWRQKEKMHEQEEKIRKQEEKVWRQEEKIREQEEKIREQEEKMWRQEEKIREQEEMWREEEKMHEQEKIWEEEKRQEQEDKMWRQEEKIREQEEKEQEEKIREQEEKIREQEEMTQEQEEKMGEQEEKMCEQEEKMQEQEETMWRQEEKIREQEKKIREQEEKIREQEEMMQEQEEKMWEQEEKMCEQEEKMQEQEEKMRRQEEKMWEQEVRLRQQEEKMQEH
HUMAN12104	HUMAN12104_771to816	1.54324	0.728941964625	AQKQLSEEQDARILQDQILTSKQKELEMARKKMNSEISHRHQKEKDAQKQLSEEQDARILQDQILTSKQKELEMARKKMNSEISHRHQKEKDAQKQLSEEQDARILQDQILTSKQKELEMARKKMNSEISHRHQKEKDAQKQLSEEQDARILQDQILTSKQKELEMARKKMNSEISHRHQKEKDAQKQLSEEQDARILQDQILTSKQKELEMARKKMNSEISHRHQKEKDAQKQLSEEQDARILQDQILTSKQKEL
HUMAN16614	HUMAN16614_649to688	1.48316	0.700564387038	RSEQQKKQQEAEKLHRQERKRLRRSAGHLKSRHKRGRSFHRSEQQKKQQEAEKLHRQERKRLRRSAGHLKSRHKRGRSFHRSEQQKKQQEAEKLHRQERKRLRRSAGHLKSRHKRGRSFHRSEQQKKQQEAEKLHRQERKRLRRSAGHLKSRHKRGRSFHRSEQQKKQQEAEKLHRQERKRLRRSAGHLKSRHKRGRSFHRSEQQKKQQEAEKLHRQERKRLRRSAGHLKSRHKRGRSFHRSEQQKKQQEAEKLHR
HUMAN17773	HUMAN17773_957to1044	1.52877	0.722107234889	KELRAQQILEAKKKKKEEAANAKLLEAEKRIKEKEMRRQQAVLLKHQERERRRQHMMLMKAMEARKKAEEKERLKQEKRDEKRLNKERKELRAQQILEAKKKKKEEAANAKLLEAEKRIKEKEMRRQQAVLLKHQERERRRQHMMLMKAMEARKKAEEKERLKQEKRDEKRLNKERKELRAQQILEAKKKKKEEAANAKLLEAEKRIKEKEMRRQQAVLLKHQERERRRQHMMLMKAMEARKKAEEKERLKQEKRD
HUMAN18566	HUMAN18566_235to277	1.73758	0.820737180736	EERARLAGEEEALRQYQQRKQQQQEGNYLQHVQLDQRSLVLNTEERARLAGEEEALRQYQQRKQQQQEGNYLQHVQLDQRSLVLNTEERARLAGEEEALRQYQQRKQQQQEGNYLQHVQLDQRSLVLNTEERARLAGEEEALRQYQQRKQQQQEGNYLQHVQLDQRSLVLNTEERARLAGEEEALRQYQQRKQQQQEGNYLQHVQLDQRSLVLNTEERARLAGEEEALRQYQQRKQQQQEGNYLQHVQLDQRSLVL
HUMAN22442	HUMAN22442_82to123	2.11709	1.0	EPQPTREKQLQELQQQQEEEERQRQQRREERRQQNLRARSREEPQPTREKQLQELQQQQEEEERQRQQRREERRQQNLRARSREEPQPTREKQLQELQQQQEEEERQRQQRREERRQQNLRARSREEPQPTREKQLQELQQQQEEEERQRQQRREERRQQNLRARSREEPQPTREKQLQELQQQQEEEERQRQQRREERRQQNLRARSREEPQPTREKQLQELQQQQEEEERQRQQRREERRQQNLRARSREEPQP
HUMAN25395	HUMAN25395_1to33	1.73473	0.819391023728	WDQGGQPWQQWPLNQQQWMQSFQHQQDPSQIDWDQGGQPWQQWPLNQQQWMQSFQHQQDPSQIDWDQGGQPWQQWPLNQQQWMQSFQHQQDPSQIDWDQGGQPWQQWPLNQQQWMQSFQHQQDPSQIDWDQGGQPWQQWPLNQQQWMQSFQHQQDPSQIDWDQGGQPWQQWPLNQQQWMQSFQHQQDPSQIDWDQGGQPWQQWPLNQQQWMQSFQHQQDPSQIDWDQGGQPWQQWPLNQQQWMQSFQHQQDPSQID
HUMAN26779	HUMAN26779_289to324	1.49177	0.704633658576	AKKEAEKKAKAEAKRKEQEAKEKQRQAELEAARLAKAKKEAEKKAKAEAKRKEQEAKEKQRQAELEAARLAKAKKEAEKKAKAEAKRKEQEAKEKQRQAELEAARLAKAKKEAEKKAKAEAKRKEQEAKEKQRQAELEAARLAKAKKEAEKKAKAEAKRKEQEAKEKQRQAELEAARLAKAKKEAEKKAKAEAKRKEQEAKEKQRQAELEAARLAKAKKEAEKKAKAEAKRKEQEAKEKQRQAELEAARLAKAKKE
HUMAN28097	HUMAN28097_1to35	1.65324	0.780899559693	ARGQQKIQSQQKNAKKQAGQKKKQGHDQKAAAKAARGQQKIQSQQKNAKKQAGQKKKQGHDQKAAAKAARGQQKIQSQQKNAKKQAGQKKKQGHDQKAAAKAARGQQKIQSQQKNAKKQAGQKKKQGHDQKAAAKAARGQQKIQSQQKNAKKQAGQKKKQGHDQKAAAKAARGQQKIQSQQKNAKKQAGQKKKQGHDQKAAAKAARGQQKIQSQQKNAKKQAGQKKKQGHDQKAAAKAARGQQKIQSQQKNAKKQA
HUMAN29929	HUMAN29929_3029to3060	1.555	0.734497769187	IQEEVLAQQRAEQQRRELAQNASSDTPMDPVTIQEEVLAQQRAEQQRRELAQNASSDTPMDPVTIQEEVLAQQRAEQQRRELAQNASSDTPMDPVTIQEEVLAQQRAEQQRRELAQNASSDTPMDPVTIQEEVLAQQRAEQQRRELAQNASSDTPMDPVTIQEEVLAQQRAEQQRRELAQNASSDTPMDPVTIQEEVLAQQRAEQQRRELAQNASSDTPMDPVTIQEEVLAQQRAEQQRRELAQNASSDTPMDPVT
HUMAN30018	HUMAN30018_305to392	1.55549	0.734729589507	HEHQVMLMRQDLMRRQEELRRMEELHNQEVQKRKQLELRQEEERRRREEEMRRQQEEMMRRQQEGFKGTFPDAREQEIRMGQMAMGGAHEHQVMLMRQDLMRRQEELRRMEELHNQEVQKRKQLELRQEEERRRREEEMRRQQEEMMRRQQEGFKGTFPDAREQEIRMGQMAMGGAHEHQVMLMRQDLMRRQEELRRMEELHNQEVQKRKQLELRQEEERRRREEEMRRQQEEMMRRQQEGFKGTFPDAREQEIRM
