## Supplementary File 6 for "Discovering molecular features of intrinsically disordered regions by using evolution for contrastive learning"

### Sheet: Sheet1
Correlations are calculated across all human IDRs
For more details on features and their sources in literature, see Supplementary File in Zarin et al. eLife 2019 (DOI: 10.7554/eLife.46883)
Literature-Curated Feature	Category	Regular Expression	Randomly Initialized Correlation	Reverse Homology (Human IDR Model) Correlation
CLV_Separin_Fungi	Motif	S[IVLMH]E[IVPFMLYAQR]GR.	0.00408574	0.00306265
DEG_APCC_KENBOX_2	Motif	.KEN.	0.0273871	0.0430464
DEG_APCC_TPR_1	Motif	.[ILM]R	0.0706816	0.129314
DOC_CKS1_1	Motif	[MPVLIFWYQ].(T)P..	0.0539722	0.106123
DOC_MAPK_DCC_7	Motif	[RK].{2,4}[LIVP]P.[LIV].[LIVMF]|[RK].{2,4}[LIVP].P[LIV].[LIVMF]	0.0209575	0.0533288
DOC_MAPK_gen_1	Motif	[KR]{0,2}[KR].{0,2}[KR].{2,4}[ILVM].[ILVF]	0.0656119	0.105264
DOC_MAPK_HePTP_8	Motif	([LIV][^P][^P][RK]....[LIVMP].[LIV].[LIVMF])|([LIV][^P][^P][RK][RK]G.{4,7}[LIVMP].[LIV].[LIVMF])	0.0114324	0.0290713
DOC_PP1_RVXF_1	Motif	..[RK].{0,1}[VIL][^P][FW].	0.0257234	0.0504332
DOC_PP2B_PxIxI_1	Motif	.P[^P]I[^P][IV][^P]	0.0145693	0.0328142
LIG_APCC_Cbox_2	Motif	DR[YFH][ILFVM][PA]..	0.00444655	0.00407954
LIG_AP_GAE_1	Motif	[DE][DES][DEGAS]F[SGAD][DEAP][LVIMFD]	0.00608858	0.0190104
LIG_CaM_IQ_9	Motif	[ACLIVTM][^P][^P][ILVMFCT]Q[^P][^P][^P][RK][^P]{4,5}[RKQ][^P][^P]	0.0171403	0.0351977
LIG_EH_1	Motif	.NPF.	0.012371	0.0410078
LIG_eIF4E_1	Motif	Y....L[VILMF]	0.021215	0.0374597
LIG_GLEBS_BUB3_1	Motif	[EN][FYLW][NSQ].EE[ILMVF][^P][LIVMFA]	0.00369207	0.00447589
LIG_LIR_Gen_1	Motif	[EDST].{0,2}[WFY]..[ILV]	0.0408972	0.107589
LIG_PCNA_PIPBox_1	Motif	((^.{0,3})|(Q)).[^FHWY][ILM][^P][^FHILVWYP][HFM][FMY]..	0.00489156	0.0199646
LIG_SUMO_SIM_par_1	Motif	[DEST]{0,5}.[VILPTM][VIL][DESTVILMA][VIL].{0,1}[DEST]{1,10}	0.0516348	0.125405
MOD_CDK_SPxK_1	Motif	([ST])P.[KR]	0.0428693	0.0791236
MOD_LATS_1	Motif	H.[KR]..([ST])[^P]	0.0470477	0.0523017
MOD_SUMO_for_1	Motif	[VILMAFP](K).E	0.0435161	0.133406
TRG_ER_FFAT_1	Motif	[DE].{0,4}E[FY][FYK]D[AC].[ESTD]	0.00828038	0.0199083
TRG_Golgi_diPhe_1	Motif	Q.{6,6}FF.{6,7}	0.00582502	0.0166509
TRG_NLS_MonoExtN_4	Motif	(([PKR].{0,1}[^DE])|([PKR]))((K[RK])|(RK))(([^DE][KR])|([KR][^DE]))[^DE]	0.137634	0.297433
MOD_CDK_STP	Motif	[ST]P	0.167154	0.300731
MOD_MEC1	Motif	[ST]Q	0.166623	0.11084
MOD_PRK1	Motif	[LIVM]....TG	0.0250668	0.0190799
MOD_IPL1	Motif	[RK].[ST][LIV]	0.0479244	0.0803076
MOD_PKA	Motif	R[RK].S	0.0751045	0.124272
MOD_CKII	Motif	[ST][DE].[DE]	0.0994189	0.243801
MOD_IME2	Motif	RP.[ST]	0.0353549	0.0554565
DOC_PRO	Motif	P..P	0.144954	0.371212
TRG_ER_HDEL	Motif	HDEL	0.00451225	0.0082542
TRG_MITOCHONDRIA	Motif	[MR]L[RK]	0.0351148	0.0654456
MOD_ISOMERASE	Motif	C..C	0.0334818	0.171323
TRG_FG	Motif	(F.FG)|(GLFG)	0.0128881	0.0358697
INT_RGG	Motif	(RGG)|(RG)	0.112571	0.161679
AA_S	Amino Acid Content	S[^S]	0.294109	0.230807
AA_P	Amino Acid Content	P[^P]	0.311225	0.339457
AA_T	Amino Acid Content	T[^T]	0.161946	0.166327
AA_A	Amino Acid Content	A[^A]	0.225811	0.127331
AA_H	Amino Acid Content	H[^H]	0.187215	0.366642
AA_Q	Amino Acid Content	Q[^Q]	0.190092	0.23517
AA_N	Amino Acid Content	N[^N]	0.216134	0.40959
AA_G	Amino Acid Content	G[^G]	0.202855	0.307746
acidic	Physiochemical Properties	[DE]	0.22535	0.412556
basic	Physiochemical Properties	[RK]	0.267661	0.502285
aliphatic	Physiochemical Properties	[ALMIV]	0.201021	0.337143
polar_fraction	Physiochemical Properties	[QNSTGCH]	0.250513	0.232698
chain_expanding	Physiochemical Properties	[EDRKP]	0.219069	0.251023
aromatic	Physiochemical Properties	[FYW]	0.103982	0.454286
disorder_promoting	Physiochemical Properties	[TAGRDHQKSEP]	0.154699	0.161432
REP_Q2	Repeats	Q{2,}	0.116465	0.138678
REP_N2	Repeats	N{2,}	0.0852685	0.131228
REP_S2	Repeats	S{2,}	0.28905	0.256464
REP_G2	Repeats	G{2,}	0.155361	0.210626
REP_K2	Repeats	K{2,}	0.179282	0.441087
REP_R2	Repeats	R{2,}	0.123431	0.331921
REP_P2	Repeats	P{2,}	0.173216	0.406421
REP_QN2	Repeats	[QN]{2,}	0.10932	0.162857
REP_RG2	Repeats	[RG]{2,}	0.167375	0.202415
REP_FG2	Repeats	[FG]{2,}	0.151726	0.194789
REP_SG2	Repeats	[SG]{2,}	0.213819	0.248917
REP_SR2	Repeats	[SR]{2,}	0.212056	0.174474
REP_KAP2	Repeats	[KAP]{2,}	0.212366	0.26642
REP_PTS2	Repeats	[PTS]{2,}	0.234958	0.367999
