## Supplementary File 2 for "Discovering molecular features of intrinsically disordered regions by using evolution for contrastive learning": filter_0_idr_activations.txt

YBL099W	YBL099W_idr_1	1.44317	0.837049580469	LARTAAIRSLSRTLINSTKAARPAAAALASTRRLASTKALARTAAIRSLSRTLINSTKAARPAAAALASTRRLASTKALARTAAIRSLSRTLINSTKAARPAAAALASTRRLASTKALARTAAIRSLSRTLINSTKAARPAAAALASTRRLASTKALARTAAIRSLSRTLINSTKAARPAAAALASTRRLASTKALARTAAIRSLSRTLINSTKAARPAAAALASTRRLASTKALARTAAIRSLSRTLINSTKAAR
YBR042C	YBR042C_idr_1	1.26626	0.734438512576	LHQKIAHKVRKVVVPGISLLIFFQGCLILLFLQLTYKTLLHQKIAHKVRKVVVPGISLLIFFQGCLILLFLQLTYKTLLHQKIAHKVRKVVVPGISLLIFFQGCLILLFLQLTYKTLLHQKIAHKVRKVVVPGISLLIFFQGCLILLFLQLTYKTLLHQKIAHKVRKVVVPGISLLIFFQGCLILLFLQLTYKTLLHQKIAHKVRKVVVPGISLLIFFQGCLILLFLQLTYKTLLHQKIAHKVRKVVVPGISLLIF
YDL052C	YDL052C_idr_1	1.59429	0.92470158024	SVIGRFLYYLRSVLVVLALAGCGFYGVIASISVIGRFLYYLRSVLVVLALAGCGFYGVIASISVIGRFLYYLRSVLVVLALAGCGFYGVIASISVIGRFLYYLRSVLVVLALAGCGFYGVIASISVIGRFLYYLRSVLVVLALAGCGFYGVIASISVIGRFLYYLRSVLVVLALAGCGFYGVIASISVIGRFLYYLRSVLVVLALAGCGFYGVIASISVIGRFLYYLRSVLVVLALAGCGFYGVIASISVIGRFLY
YDL090C	YDL090C_idr_1	1.46952	0.852332096125	RQRVGRSIARAKFINTALLGRKRPVMERVVDIAHRQRVGRSIARAKFINTALLGRKRPVMERVVDIAHRQRVGRSIARAKFINTALLGRKRPVMERVVDIAHRQRVGRSIARAKFINTALLGRKRPVMERVVDIAHRQRVGRSIARAKFINTALLGRKRPVMERVVDIAHRQRVGRSIARAKFINTALLGRKRPVMERVVDIAHRQRVGRSIARAKFINTALLGRKRPVMERVVDIAHRQRVGRSIARAKFINTAL
YER176W	YER176W_idr_15	1.23928	0.71879120231	NSTRKPRKKGGRRVGRGKKGRKGAKIKKEKKETFEANSTRKPRKKGGRRVGRGKKGRKGAKIKKEKKETFEANSTRKPRKKGGRRVGRGKKGRKGAKIKKEKKETFEANSTRKPRKKGGRRVGRGKKGRKGAKIKKEKKETFEANSTRKPRKKGGRRVGRGKKGRKGAKIKKEKKETFEANSTRKPRKKGGRRVGRGKKGRKGAKIKKEKKETFEANSTRKPRKKGGRRVGRGKKGRKGAKIKKEKKETFEANSTR
YGR027C	YGR027C_idr_1	1.31817	0.764545476357	PPKQQLSKAAKAAAALAGGKKSKKKWSKKPPKQQLSKAAKAAAALAGGKKSKKKWSKKPPKQQLSKAAKAAAALAGGKKSKKKWSKKPPKQQLSKAAKAAAALAGGKKSKKKWSKKPPKQQLSKAAKAAAALAGGKKSKKKWSKKPPKQQLSKAAKAAAALAGGKKSKKKWSKKPPKQQLSKAAKAAAALAGGKKSKKKWSKKPPKQQLSKAAKAAAALAGGKKSKKKWSKKPPKQQLSKAAKAAAALAGGKKSKK
YGR245C	YGR245C_idr_9	1.21724	0.706006796823	VNKKTGRRGKKLENAIKTVKKKKKNGPGAPVNKKTGRRGKKLENAIKTVKKKKKNGPGAPVNKKTGRRGKKLENAIKTVKKKKKNGPGAPVNKKTGRRGKKLENAIKTVKKKKKNGPGAPVNKKTGRRGKKLENAIKTVKKKKKNGPGAPVNKKTGRRGKKLENAIKTVKKKKKNGPGAPVNKKTGRRGKKLENAIKTVKKKKKNGPGAPVNKKTGRRGKKLENAIKTVKKKKKNGPGAPVNKKTGRRGKKLENAI
YHL021C	YHL021C_idr_1	1.33484	0.77421875632	LRSNLCRGSRILARLTTTPRTYTSAATAAAALRSNLCRGSRILARLTTTPRTYTSAATAAAALRSNLCRGSRILARLTTTPRTYTSAATAAAALRSNLCRGSRILARLTTTPRTYTSAATAAAALRSNLCRGSRILARLTTTPRTYTSAATAAAALRSNLCRGSRILARLTTTPRTYTSAATAAAALRSNLCRGSRILARLTTTPRTYTSAATAAAALRSNLCRGSRILARLTTTPRTYTSAATAAAALRSNLCRG
YHL034C	YHL034C_idr_2	1.72412	1.0	RGGFRGRGGFRGRGGFRGGFRGGYRGGFRGRGNFRGRGGARGGFRGGFRGRGGFRGRGGFRGGFRGGYRGGFRGRGNFRGRGGARGGFRGGFRGRGGFRGRGGFRGGFRGGYRGGFRGRGNFRGRGGARGGFRGGFRGRGGFRGRGGFRGGFRGGYRGGFRGRGNFRGRGGARGGFRGGFRGRGGFRGRGGFRGGFRGGYRGGFRGRGNFRGRGGARGGFRGGFRGRGGFRGRGGFRGGFRGGYRGGFRGRGNFRG
YHR051W	YHR051W_idr_1	1.30033	0.75420345237	LSRAIFRNPVINRTLLRARPGAYHATRLTKNTFIQSRKLSRAIFRNPVINRTLLRARPGAYHATRLTKNTFIQSRKLSRAIFRNPVINRTLLRARPGAYHATRLTKNTFIQSRKLSRAIFRNPVINRTLLRARPGAYHATRLTKNTFIQSRKLSRAIFRNPVINRTLLRARPGAYHATRLTKNTFIQSRKLSRAIFRNPVINRTLLRARPGAYHATRLTKNTFIQSRKLSRAIFRNPVINRTLLRARPGAYHATRL
YIL014W	YIL014W_idr_1	1.28665	0.746265159356	LKSLKSRRLILKRLVTLLLSLFFSYLIFSASRNVTSSNLKSLKSRRLILKRLVTLLLSLFFSYLIFSASRNVTSSNLKSLKSRRLILKRLVTLLLSLFFSYLIFSASRNVTSSNLKSLKSRRLILKRLVTLLLSLFFSYLIFSASRNVTSSNLKSLKSRRLILKRLVTLLLSLFFSYLIFSASRNVTSSNLKSLKSRRLILKRLVTLLLSLFFSYLIFSASRNVTSSNLKSLKSRRLILKRLVTLLLSLFFSYLIF
YIR024C	YIR024C_idr_1	1.42688	0.827600321456	FMARQVLRNGLFLRSLAPIKITARTVASANAGIKRKFMARQVLRNGLFLRSLAPIKITARTVASANAGIKRKFMARQVLRNGLFLRSLAPIKITARTVASANAGIKRKFMARQVLRNGLFLRSLAPIKITARTVASANAGIKRKFMARQVLRNGLFLRSLAPIKITARTVASANAGIKRKFMARQVLRNGLFLRSLAPIKITARTVASANAGIKRKFMARQVLRNGLFLRSLAPIKITARTVASANAGIKRKFMAR
YJL102W	YJL102W_idr_1	1.31854	0.764761476804	WKWNVRRWAGARVNISKNRLSVINVGSRYLSWKWNVRRWAGARVNISKNRLSVINVGSRYLSWKWNVRRWAGARVNISKNRLSVINVGSRYLSWKWNVRRWAGARVNISKNRLSVINVGSRYLSWKWNVRRWAGARVNISKNRLSVINVGSRYLSWKWNVRRWAGARVNISKNRLSVINVGSRYLSWKWNVRRWAGARVNISKNRLSVINVGSRYLSWKWNVRRWAGARVNISKNRLSVINVGSRYLSWKWNVRRW
YJR051W	YJR051W_idr_1	1.40332	0.813938777148	IRSVRRVFIYVSIFVLIIVLKRTLSGTDQIRSVRRVFIYVSIFVLIIVLKRTLSGTDQIRSVRRVFIYVSIFVLIIVLKRTLSGTDQIRSVRRVFIYVSIFVLIIVLKRTLSGTDQIRSVRRVFIYVSIFVLIIVLKRTLSGTDQIRSVRRVFIYVSIFVLIIVLKRTLSGTDQIRSVRRVFIYVSIFVLIIVLKRTLSGTDQIRSVRRVFIYVSIFVLIIVLKRTLSGTDQIRSVRRVFIYVSIFVLIIVLKRTL
YJR061W	YJR061W_idr_1	1.47598	0.856079745374	MLSLRRFSMYVLRSLRLHFKKIIITLLTIQLLFITIFMLSLRRFSMYVLRSLRLHFKKIIITLLTIQLLFITIFMLSLRRFSMYVLRSLRLHFKKIIITLLTIQLLFITIFMLSLRRFSMYVLRSLRLHFKKIIITLLTIQLLFITIFMLSLRRFSMYVLRSLRLHFKKIIITLLTIQLLFITIFMLSLRRFSMYVLRSLRLHFKKIIITLLTIQLLFITIFMLSLRRFSMYVLRSLRLHFKKIIITLLTIQLLFI
YKL154W	YKL154W_idr_1	1.37038	0.794831864325	LSNTLIIACLLVIGTTIALIAVQKASSKTGIKQKLSNTLIIACLLVIGTTIALIAVQKASSKTGIKQKLSNTLIIACLLVIGTTIALIAVQKASSKTGIKQKLSNTLIIACLLVIGTTIALIAVQKASSKTGIKQKLSNTLIIACLLVIGTTIALIAVQKASSKTGIKQKLSNTLIIACLLVIGTTIALIAVQKASSKTGIKQKLSNTLIIACLLVIGTTIALIAVQKASSKTGIKQKLSNTLIIACLLVIGTTIA
YKL197C	YKL197C_idr_11	1.30445	0.756588100076	TRLVKAEYGHSNKTILKNGAIQLLKKVILRSTVCKMTRLVKAEYGHSNKTILKNGAIQLLKKVILRSTVCKMTRLVKAEYGHSNKTILKNGAIQLLKKVILRSTVCKMTRLVKAEYGHSNKTILKNGAIQLLKKVILRSTVCKMTRLVKAEYGHSNKTILKNGAIQLLKKVILRSTVCKMTRLVKAEYGHSNKTILKNGAIQLLKKVILRSTVCKMTRLVKAEYGHSNKTILKNGAIQLLKKVILRSTVCKMTRLV
YKL201C	YKL201C_idr_1	1.40513	0.81498752708	LQRISSKLHRRFLSGLLRVKHYPLRRILLLQRISSKLHRRFLSGLLRVKHYPLRRILLLQRISSKLHRRFLSGLLRVKHYPLRRILLLQRISSKLHRRFLSGLLRVKHYPLRRILLLQRISSKLHRRFLSGLLRVKHYPLRRILLLQRISSKLHRRFLSGLLRVKHYPLRRILLLQRISSKLHRRFLSGLLRVKHYPLRRILLLQRISSKLHRRFLSGLLRVKHYPLRRILLLQRISSKLHRRFLSGLLRVKHYPL
YKR016W	YKR016W_idr_1	1.20899	0.701222912393	MLRTTASRKIVLRRGLASINTGTTVASKKASHKFRNTLWTIALSAMLRTTASRKIVLRRGLASINTGTTVASKKASHKFRNTLWTIALSAMLRTTASRKIVLRRGLASINTGTTVASKKASHKFRNTLWTIALSAMLRTTASRKIVLRRGLASINTGTTVASKKASHKFRNTLWTIALSAMLRTTASRKIVLRRGLASINTGTTVASKKASHKFRNTLWTIALSAMLRTTASRKIVLRRGLASINTGTTVASKKAS
YLR139C	YLR139C_idr_1	1.23751	0.717765269327	WKFNKKLARLTYRLYSSSGPSSPLHGKKKLWKFNKKLARLTYRLYSSSGPSSPLHGKKKLWKFNKKLARLTYRLYSSSGPSSPLHGKKKLWKFNKKLARLTYRLYSSSGPSSPLHGKKKLWKFNKKLARLTYRLYSSSGPSSPLHGKKKLWKFNKKLARLTYRLYSSSGPSSPLHGKKKLWKFNKKLARLTYRLYSSSGPSSPLHGKKKLWKFNKKLARLTYRLYSSSGPSSPLHGKKKLWKFNKKLARLTYRLYS
YLR289W	YLR289W_idr_1	1.25672	0.728906093944	LKFRIRPVRHIRCYKRHAYFLRYNHTTTPAQKLQLKFRIRPVRHIRCYKRHAYFLRYNHTTTPAQKLQLKFRIRPVRHIRCYKRHAYFLRYNHTTTPAQKLQLKFRIRPVRHIRCYKRHAYFLRYNHTTTPAQKLQLKFRIRPVRHIRCYKRHAYFLRYNHTTTPAQKLQLKFRIRPVRHIRCYKRHAYFLRYNHTTTPAQKLQLKFRIRPVRHIRCYKRHAYFLRYNHTTTPAQKLQLKFRIRPVRHIRCYKRHA
YLR333C	YLR333C_idr_1	1.31817	0.764545476357	PPKQQLSKAAKAAAALAGGKKSKKKWSKKPPKQQLSKAAKAAAALAGGKKSKKKWSKKPPKQQLSKAAKAAAALAGGKKSKKKWSKKPPKQQLSKAAKAAAALAGGKKSKKKWSKKPPKQQLSKAAKAAAALAGGKKSKKKWSKKPPKQQLSKAAKAAAALAGGKKSKKKWSKKPPKQQLSKAAKAAAALAGGKKSKKKWSKKPPKQQLSKAAKAAAALAGGKKSKKKWSKKPPKQQLSKAAKAAAALAGGKKSKK
YLR355C	YLR355C_idr_1	1.62304	0.941374616062	LRTQAARLICNSRVITAKRTFALATRAAAYSRPAARFVKLRTQAARLICNSRVITAKRTFALATRAAAYSRPAARFVKLRTQAARLICNSRVITAKRTFALATRAAAYSRPAARFVKLRTQAARLICNSRVITAKRTFALATRAAAYSRPAARFVKLRTQAARLICNSRVITAKRTFALATRAAAYSRPAARFVKLRTQAARLICNSRVITAKRTFALATRAAAYSRPAARFVKLRTQAARLICNSRVITAKRTFA
YOR116C	YOR116C_idr_13	1.23463	0.716093685838	AMLPGSSNGGGKVKPIRGFCQRLKGKQGRFRGNLSGKRVDFSAMLPGSSNGGGKVKPIRGFCQRLKGKQGRFRGNLSGKRVDFSAMLPGSSNGGGKVKPIRGFCQRLKGKQGRFRGNLSGKRVDFSAMLPGSSNGGGKVKPIRGFCQRLKGKQGRFRGNLSGKRVDFSAMLPGSSNGGGKVKPIRGFCQRLKGKQGRFRGNLSGKRVDFSAMLPGSSNGGGKVKPIRGFCQRLKGKQGRFRGNLSGKRVDFSAMLP
YPL232W	YPL232W_idr_4	1.31388	0.76205870552	RKARKNKIRCWLIVFAIIVVVVVVVVVPAVVKTRRKARKNKIRCWLIVFAIIVVVVVVVVVPAVVKTRRKARKNKIRCWLIVFAIIVVVVVVVVVPAVVKTRRKARKNKIRCWLIVFAIIVVVVVVVVVPAVVKTRRKARKNKIRCWLIVFAIIVVVVVVVVVPAVVKTRRKARKNKIRCWLIVFAIIVVVVVVVVVPAVVKTRRKARKNKIRCWLIVFAIIVVVVVVVVVPAVVKTRRKARKNKIRCWLIVFAII
YPR030W	YPR030W_idr_14	1.21644	0.705543889334	RKLKVLQKLSMRKRRSFSNKAVLRENILNNLNASNSTNRKLKVLQKLSMRKRRSFSNKAVLRENILNNLNASNSTNRKLKVLQKLSMRKRRSFSNKAVLRENILNNLNASNSTNRKLKVLQKLSMRKRRSFSNKAVLRENILNNLNASNSTNRKLKVLQKLSMRKRRSFSNKAVLRENILNNLNASNSTNRKLKVLQKLSMRKRRSFSNKAVLRENILNNLNASNSTNRKLKVLQKLSMRKRRSFSNKAVLRENIL
