## Supplementary File 2 for "Discovering molecular features of intrinsically disordered regions by using evolution for contrastive learning": filter_10_idr_activations.txt

YBL004W	YBL004W_idr_32	0.589351	0.707356643125	VLERRKERRSKRAILAVNAPQISADKKLRKHARSREKRKHEKDENGYYQRRNKRKRAVLERRKERRSKRAILAVNAPQISADKKLRKHARSREKRKHEKDENGYYQRRNKRKRAVLERRKERRSKRAILAVNAPQISADKKLRKHARSREKRKHEKDENGYYQRRNKRKRAVLERRKERRSKRAILAVNAPQISADKKLRKHARSREKRKHEKDENGYYQRRNKRKRAVLERRKERRSKRAILAVNAPQISADKKL
YBR054W	YBR054W_idr_4	0.584371	0.701379964362	KDKKKAKKAKKAKKAKKAQEEEEDVATDSEKDKKKAKKAKKAKKAKKAQEEEEDVATDSEKDKKKAKKAKKAKKAKKAQEEEEDVATDSEKDKKKAKKAKKAKKAKKAQEEEEDVATDSEKDKKKAKKAKKAKKAKKAQEEEEDVATDSEKDKKKAKKAKKAKKAKKAQEEEEDVATDSEKDKKKAKKAKKAKKAKKAQEEEEDVATDSEKDKKKAKKAKKAKKAKKAQEEEEDVATDSEKDKKKAKKAKKAKKAK
YBR108W	YBR108W_idr_2	0.657086	0.788653968156	KASKKHYNNSKARRERKSGKKNSSDEEYDSEDEKASKKHYNNSKARRERKSGKKNSSDEEYDSEDEKASKKHYNNSKARRERKSGKKNSSDEEYDSEDEKASKKHYNNSKARRERKSGKKNSSDEEYDSEDEKASKKHYNNSKARRERKSGKKNSSDEEYDSEDEKASKKHYNNSKARRERKSGKKNSSDEEYDSEDEKASKKHYNNSKARRERKSGKKNSSDEEYDSEDEKASKKHYNNSKARRERKSGKKNSSD
YBR227C	YBR227C_idr_12	0.625879	0.751198927025	QRQRELMEREKIADDRDEPIFSGNSESKAGWRNLQRQFNLAGRQRQRELMEREKIADDRDEPIFSGNSESKAGWRNLQRQFNLAGRQRQRELMEREKIADDRDEPIFSGNSESKAGWRNLQRQFNLAGRQRQRELMEREKIADDRDEPIFSGNSESKAGWRNLQRQFNLAGRQRQRELMEREKIADDRDEPIFSGNSESKAGWRNLQRQFNLAGRQRQRELMEREKIADDRDEPIFSGNSESKAGWRNLQRQFNLA
YDR026C	YDR026C_idr_2	0.653784	0.784691263593	IKKTKKKLKKQKKRKHGSKMSHEDEDTDMDWYLKTSIKKTKKKLKKQKKRKHGSKMSHEDEDTDMDWYLKTSIKKTKKKLKKQKKRKHGSKMSHEDEDTDMDWYLKTSIKKTKKKLKKQKKRKHGSKMSHEDEDTDMDWYLKTSIKKTKKKLKKQKKRKHGSKMSHEDEDTDMDWYLKTSIKKTKKKLKKQKKRKHGSKMSHEDEDTDMDWYLKTSIKKTKKKLKKQKKRKHGSKMSHEDEDTDMDWYLKTSIKKT
YDR182W	YDR182W_idr_1	0.620652	0.744925789429	VYRNRSKSVLSTHSKKSDDKAHYKSRSKKKSKSRSKVYRNRSKSVLSTHSKKSDDKAHYKSRSKKKSKSRSKVYRNRSKSVLSTHSKKSDDKAHYKSRSKKKSKSRSKVYRNRSKSVLSTHSKKSDDKAHYKSRSKKKSKSRSKVYRNRSKSVLSTHSKKSDDKAHYKSRSKKKSKSRSKVYRNRSKSVLSTHSKKSDDKAHYKSRSKKKSKSRSKVYRNRSKSVLSTHSKKSDDKAHYKSRSKKKSKSRSKVYRN
YER124C	YER124C_idr_2	0.585229	0.7024094148	KKRSDKKRILQSMMTLSTYKKTWQNNTSKMNSPIKKRSDKKRILQSMMTLSTYKKTWQNNTSKMNSPIKKRSDKKRILQSMMTLSTYKKTWQNNTSKMNSPIKKRSDKKRILQSMMTLSTYKKTWQNNTSKMNSPIKKRSDKKRILQSMMTLSTYKKTWQNNTSKMNSPIKKRSDKKRILQSMMTLSTYKKTWQNNTSKMNSPIKKRSDKKRILQSMMTLSTYKKTWQNNTSKMNSPIKKRSDKKRILQSMMTLST
YER176W	YER176W_idr_15	0.616652	0.740123785871	NSTRKPRKKGGRRVGRGKKGRKGAKIKKEKKETFEANSTRKPRKKGGRRVGRGKKGRKGAKIKKEKKETFEANSTRKPRKKGGRRVGRGKKGRKGAKIKKEKKETFEANSTRKPRKKGGRRVGRGKKGRKGAKIKKEKKETFEANSTRKPRKKGGRRVGRGKKGRKGAKIKKEKKETFEANSTRKPRKKGGRRVGRGKKGRKGAKIKKEKKETFEANSTRKPRKKGGRRVGRGKKGRKGAKIKKEKKETFEANSTR
YGL103W	YGL103W_idr_1	0.617455	0.741087849394	PSRFTKTRKHRGHVSAGKGRIGKHRKHPGGRGMAGGQHHPSRFTKTRKHRGHVSAGKGRIGKHRKHPGGRGMAGGQHHPSRFTKTRKHRGHVSAGKGRIGKHRKHPGGRGMAGGQHHPSRFTKTRKHRGHVSAGKGRIGKHRKHPGGRGMAGGQHHPSRFTKTRKHRGHVSAGKGRIGKHRKHPGGRGMAGGQHHPSRFTKTRKHRGHVSAGKGRIGKHRKHPGGRGMAGGQHHPSRFTKTRKHRGHVSAGKGRIG
YGR027C	YGR027C_idr_1	0.744519	0.893594672097	PPKQQLSKAAKAAAALAGGKKSKKKWSKKPPKQQLSKAAKAAAALAGGKKSKKKWSKKPPKQQLSKAAKAAAALAGGKKSKKKWSKKPPKQQLSKAAKAAAALAGGKKSKKKWSKKPPKQQLSKAAKAAAALAGGKKSKKKWSKKPPKQQLSKAAKAAAALAGGKKSKKKWSKKPPKQQLSKAAKAAAALAGGKKSKKKWSKKPPKQQLSKAAKAAAALAGGKKSKKKWSKKPPKQQLSKAAKAAAALAGGKKSKK
YGR074W	YGR074W_idr_2	0.588216	0.705995107285	SLRRSGQIANDPSKKRRRDFGAPANKRPRRGLSLRRSGQIANDPSKKRRRDFGAPANKRPRRGLSLRRSGQIANDPSKKRRRDFGAPANKRPRRGLSLRRSGQIANDPSKKRRRDFGAPANKRPRRGLSLRRSGQIANDPSKKRRRDFGAPANKRPRRGLSLRRSGQIANDPSKKRRRDFGAPANKRPRRGLSLRRSGQIANDPSKKRRRDFGAPANKRPRRGLSLRRSGQIANDPSKKRRRDFGAPANKRPRRGL
YIL154C	YIL154C_idr_4	0.718857	0.86279385838	RGHRERGRSKKKRGERDSNVSSLSRSRSRASSRSRRGHRERGRSKKKRGERDSNVSSLSRSRSRASSRSRRGHRERGRSKKKRGERDSNVSSLSRSRSRASSRSRRGHRERGRSKKKRGERDSNVSSLSRSRSRASSRSRRGHRERGRSKKKRGERDSNVSSLSRSRSRASSRSRRGHRERGRSKKKRGERDSNVSSLSRSRSRASSRSRRGHRERGRSKKKRGERDSNVSSLSRSRSRASSRSRRGHRERGRSKK
YJR005C-A	YJR005C-A_idr_1	0.833174	1.0	HNTGKRYSETAKKVAAGRARKRRQAYEKDQHNTGKRYSETAKKVAAGRARKRRQAYEKDQHNTGKRYSETAKKVAAGRARKRRQAYEKDQHNTGKRYSETAKKVAAGRARKRRQAYEKDQHNTGKRYSETAKKVAAGRARKRRQAYEKDQHNTGKRYSETAKKVAAGRARKRRQAYEKDQHNTGKRYSETAKKVAAGRARKRRQAYEKDQHNTGKRYSETAKKVAAGRARKRRQAYEKDQHNTGKRYSETAKKVAA
YKL082C	YKL082C_idr_5	0.635062	0.762220986023	TISERQKRREENLRIRKDNKGKKRNKQEKMKRKYVGSAVPKKRAGFEGRLKTGKKKGGPKTISERQKRREENLRIRKDNKGKKRNKQEKMKRKYVGSAVPKKRAGFEGRLKTGKKKGGPKTISERQKRREENLRIRKDNKGKKRNKQEKMKRKYVGSAVPKKRAGFEGRLKTGKKKGGPKTISERQKRREENLRIRKDNKGKKRNKQEKMKRKYVGSAVPKKRAGFEGRLKTGKKKGGPKTISERQKRREENLRIR
YLR333C	YLR333C_idr_1	0.744519	0.893594672097	PPKQQLSKAAKAAAALAGGKKSKKKWSKKPPKQQLSKAAKAAAALAGGKKSKKKWSKKPPKQQLSKAAKAAAALAGGKKSKKKWSKKPPKQQLSKAAKAAAALAGGKKSKKKWSKKPPKQQLSKAAKAAAALAGGKKSKKKWSKKPPKQQLSKAAKAAAALAGGKKSKKKWSKKPPKQQLSKAAKAAAALAGGKKSKKKWSKKPPKQQLSKAAKAAAALAGGKKSKKKWSKKPPKQQLSKAAKAAAALAGGKKSKK
YLR454W	YLR454W_idr_13	0.622766	0.747463145102	IHQKMRQSKTKQYFLALSESKKKSCIKSIKWGQLIHQKMRQSKTKQYFLALSESKKKSCIKSIKWGQLIHQKMRQSKTKQYFLALSESKKKSCIKSIKWGQLIHQKMRQSKTKQYFLALSESKKKSCIKSIKWGQLIHQKMRQSKTKQYFLALSESKKKSCIKSIKWGQLIHQKMRQSKTKQYFLALSESKKKSCIKSIKWGQLIHQKMRQSKTKQYFLALSESKKKSCIKSIKWGQLIHQKMRQSKTKQYFLALS
YMR094W	YMR094W_idr_2	0.586517	0.703955522018	VDVSGANSDENSSPSSTIKNKKRSASKRSHSDVDVSGANSDENSSPSSTIKNKKRSASKRSHSDVDVSGANSDENSSPSSTIKNKKRSASKRSHSDVDVSGANSDENSSPSSTIKNKKRSASKRSHSDVDVSGANSDENSSPSSTIKNKKRSASKRSHSDVDVSGANSDENSSPSSTIKNKKRSASKRSHSDVDVSGANSDENSSPSSTIKNKKRSASKRSHSDVDVSGANSDENSSPSSTIKNKKRSASKRSHSD
YNL125C	YNL125C_idr_6	0.632715	0.759403625554	QAMTNEKLKEWKASEYDTDSADEDWGKLKERKQAMTNEKLKEWKASEYDTDSADEDWGKLKERKQAMTNEKLKEWKASEYDTDSADEDWGKLKERKQAMTNEKLKEWKASEYDTDSADEDWGKLKERKQAMTNEKLKEWKASEYDTDSADEDWGKLKERKQAMTNEKLKEWKASEYDTDSADEDWGKLKERKQAMTNEKLKEWKASEYDTDSADEDWGKLKERKQAMTNEKLKEWKASEYDTDSADEDWGKLKERK
YNL224C	YNL224C_idr_1	0.666719	0.80021636344	AKRHSHYQGSRRRHARGSNSKKAGRGNAKGIQGRKIKKKPTPTNSWHNSSIAKRHSHYQGSRRRHARGSNSKKAGRGNAKGIQGRKIKKKPTPTNSWHNSSIAKRHSHYQGSRRRHARGSNSKKAGRGNAKGIQGRKIKKKPTPTNSWHNSSIAKRHSHYQGSRRRHARGSNSKKAGRGNAKGIQGRKIKKKPTPTNSWHNSSIAKRHSHYQGSRRRHARGSNSKKAGRGNAKGIQGRKIKKKPTPTNSWHNSSIA
YOL023W	YOL023W_idr_1	0.652593	0.783261407727	LRRHGLFWLKTCPRLNVLLNQSIPIPHLLHSRDICQQRWYAKGKRRNQISKKLRRHGLFWLKTCPRLNVLLNQSIPIPHLLHSRDICQQRWYAKGKRRNQISKKLRRHGLFWLKTCPRLNVLLNQSIPIPHLLHSRDICQQRWYAKGKRRNQISKKLRRHGLFWLKTCPRLNVLLNQSIPIPHLLHSRDICQQRWYAKGKRRNQISKKLRRHGLFWLKTCPRLNVLLNQSIPIPHLLHSRDICQQRWYAKGKRRNQ
YOL112W	YOL112W_idr_3	0.651063	0.781425137134	GITQEKIDRGREYVAMARNRQRASSRPKERRKGITQEKIDRGREYVAMARNRQRASSRPKERRKGITQEKIDRGREYVAMARNRQRASSRPKERRKGITQEKIDRGREYVAMARNRQRASSRPKERRKGITQEKIDRGREYVAMARNRQRASSRPKERRKGITQEKIDRGREYVAMARNRQRASSRPKERRKGITQEKIDRGREYVAMARNRQRASSRPKERRKGITQEKIDRGREYVAMARNRQRASSRPKERRK
YOL114C	YOL114C_idr_2	0.64785	0.777568668422	KKWNKIKEKANKERLLDKKVHSDKKKNRSKIKFNYKKWNKIKEKANKERLLDKKVHSDKKKNRSKIKFNYKKWNKIKEKANKERLLDKKVHSDKKKNRSKIKFNYKKWNKIKEKANKERLLDKKVHSDKKKNRSKIKFNYKKWNKIKEKANKERLLDKKVHSDKKKNRSKIKFNYKKWNKIKEKANKERLLDKKVHSDKKKNRSKIKFNYKKWNKIKEKANKERLLDKKVHSDKKKNRSKIKFNYKKWNKIKEKAN
YPL094C	YPL094C_idr_2	0.628363	0.75417982632	SYKKKLKRMKKKQAKRESNKKKAINEKAEQNSYKKKLKRMKKKQAKRESNKKKAINEKAEQNSYKKKLKRMKKKQAKRESNKKKAINEKAEQNSYKKKLKRMKKKQAKRESNKKKAINEKAEQNSYKKKLKRMKKKQAKRESNKKKAINEKAEQNSYKKKLKRMKKKQAKRESNKKKAINEKAEQNSYKKKLKRMKKKQAKRESNKKKAINEKAEQNSYKKKLKRMKKKQAKRESNKKKAINEKAEQNSYKKKLKR
YPL159C	YPL159C_idr_2	0.593582	0.7124345022	KSKRKKGSKKAAYHRQPPEHEHTAPLIKQNKTITKKEHSDVRGSHKSKRKKGSKKAAYHRQPPEHEHTAPLIKQNKTITKKEHSDVRGSHKSKRKKGSKKAAYHRQPPEHEHTAPLIKQNKTITKKEHSDVRGSHKSKRKKGSKKAAYHRQPPEHEHTAPLIKQNKTITKKEHSDVRGSHKSKRKKGSKKAAYHRQPPEHEHTAPLIKQNKTITKKEHSDVRGSHKSKRKKGSKKAAYHRQPPEHEHTAPLIKQNK
