## Supplementary File 2 for "Discovering molecular features of intrinsically disordered regions by using evolution for contrastive learning": filter_11_idr_activations.txt

YBR054W	YBR054W_idr_4	1.49655	0.925678675436	KDKKKAKKAKKAKKAKKAQEEEEDVATDSEKDKKKAKKAKKAKKAKKAQEEEEDVATDSEKDKKKAKKAKKAKKAKKAQEEEEDVATDSEKDKKKAKKAKKAKKAKKAQEEEEDVATDSEKDKKKAKKAKKAKKAKKAQEEEEDVATDSEKDKKKAKKAKKAKKAKKAQEEEEDVATDSEKDKKKAKKAKKAKKAKKAQEEEEDVATDSEKDKKKAKKAKKAKKAKKAQEEEEDVATDSEKDKKKAKKAKKAKKAK
YBR089C-A	YBR089C-A_idr_1	1.21832	0.753580380913	AATKEAKQPKEPKKRTTRRKKDPNAPKRGLSAAATKEAKQPKEPKKRTTRRKKDPNAPKRGLSAAATKEAKQPKEPKKRTTRRKKDPNAPKRGLSAAATKEAKQPKEPKKRTTRRKKDPNAPKRGLSAAATKEAKQPKEPKKRTTRRKKDPNAPKRGLSAAATKEAKQPKEPKKRTTRRKKDPNAPKRGLSAAATKEAKQPKEPKKRTTRRKKDPNAPKRGLSAAATKEAKQPKEPKKRTTRRKKDPNAPKRGLSA
YDL148C	YDL148C_idr_14	1.1344	0.701672295796	KARGLTGQTNVKSKNKKNSKRQAKEYDREEKKKAIKARGLTGQTNVKSKNKKNSKRQAKEYDREEKKKAIKARGLTGQTNVKSKNKKNSKRQAKEYDREEKKKAIKARGLTGQTNVKSKNKKNSKRQAKEYDREEKKKAIKARGLTGQTNVKSKNKKNSKRQAKEYDREEKKKAIKARGLTGQTNVKSKNKKNSKRQAKEYDREEKKKAIKARGLTGQTNVKSKNKKNSKRQAKEYDREEKKKAIKARGLTGQTNV
YDL153C	YDL153C_idr_3	1.2784	0.790745246147	TPKRNKDNRNSRVKKRKKYQKAQKKLKSVRAVYSGGQSTPKRNKDNRNSRVKKRKKYQKAQKKLKSVRAVYSGGQSTPKRNKDNRNSRVKKRKKYQKAQKKLKSVRAVYSGGQSTPKRNKDNRNSRVKKRKKYQKAQKKLKSVRAVYSGGQSTPKRNKDNRNSRVKKRKKYQKAQKKLKSVRAVYSGGQSTPKRNKDNRNSRVKKRKKYQKAQKKLKSVRAVYSGGQSTPKRNKDNRNSRVKKRKKYQKAQKKLKS
YDR026C	YDR026C_idr_2	1.19057	0.736415154372	IKKTKKKLKKQKKRKHGSKMSHEDEDTDMDWYLKTSIKKTKKKLKKQKKRKHGSKMSHEDEDTDMDWYLKTSIKKTKKKLKKQKKRKHGSKMSHEDEDTDMDWYLKTSIKKTKKKLKKQKKRKHGSKMSHEDEDTDMDWYLKTSIKKTKKKLKKQKKRKHGSKMSHEDEDTDMDWYLKTSIKKTKKKLKKQKKRKHGSKMSHEDEDTDMDWYLKTSIKKTKKKLKKQKKRKHGSKMSHEDEDTDMDWYLKTSIKKT
YDR037W	YDR037W_idr_2	1.32297	0.818313664868	KKRIKQRQVEAKKAAKKAAAQPKPASKKKTDLFADLKKRIKQRQVEAKKAAKKAAAQPKPASKKKTDLFADLKKRIKQRQVEAKKAAKKAAAQPKPASKKKTDLFADLKKRIKQRQVEAKKAAKKAAAQPKPASKKKTDLFADLKKRIKQRQVEAKKAAKKAAAQPKPASKKKTDLFADLKKRIKQRQVEAKKAAKKAAAQPKPASKKKTDLFADLKKRIKQRQVEAKKAAKKAAAQPKPASKKKTDLFADLKKRI
YDR120C	YDR120C_idr_2	1.24946	0.772842954469	NNKKSKKKRCAETNDDSSKRQKMGNGSPKEANNKKSKKKRCAETNDDSSKRQKMGNGSPKEANNKKSKKKRCAETNDDSSKRQKMGNGSPKEANNKKSKKKRCAETNDDSSKRQKMGNGSPKEANNKKSKKKRCAETNDDSSKRQKMGNGSPKEANNKKSKKKRCAETNDDSSKRQKMGNGSPKEANNKKSKKKRCAETNDDSSKRQKMGNGSPKEANNKKSKKKRCAETNDDSSKRQKMGNGSPKEANNKKSKKK
YDR297W	YDR297W_idr_3	1.19626	0.739939071936	KEFLQERELEKKEKLKNFKAMNAAENEVKKEKKEFLQERELEKKEKLKNFKAMNAAENEVKKEKKEFLQERELEKKEKLKNFKAMNAAENEVKKEKKEFLQERELEKKEKLKNFKAMNAAENEVKKEKKEFLQERELEKKEKLKNFKAMNAAENEVKKEKKEFLQERELEKKEKLKNFKAMNAAENEVKKEKKEFLQERELEKKEKLKNFKAMNAAENEVKKEKKEFLQERELEKKEKLKNFKAMNAAENEVKKEK
YER176W	YER176W_idr_15	1.55872	0.964135321797	NSTRKPRKKGGRRVGRGKKGRKGAKIKKEKKETFEANSTRKPRKKGGRRVGRGKKGRKGAKIKKEKKETFEANSTRKPRKKGGRRVGRGKKGRKGAKIKKEKKETFEANSTRKPRKKGGRRVGRGKKGRKGAKIKKEKKETFEANSTRKPRKKGGRRVGRGKKGRKGAKIKKEKKETFEANSTRKPRKKGGRRVGRGKKGRKGAKIKKEKKETFEANSTRKPRKKGGRRVGRGKKGRKGAKIKKEKKETFEANSTR
YFR016C	YFR016C_idr_11	1.13332	0.701004468771	RRKKNKKKKTTNRRGRNSSNPADTTDLSKQSTLRRKKNKKKKTTNRRGRNSSNPADTTDLSKQSTLRRKKNKKKKTTNRRGRNSSNPADTTDLSKQSTLRRKKNKKKKTTNRRGRNSSNPADTTDLSKQSTLRRKKNKKKKTTNRRGRNSSNPADTTDLSKQSTLRRKKNKKKKTTNRRGRNSSNPADTTDLSKQSTLRRKKNKKKKTTNRRGRNSSNPADTTDLSKQSTLRRKKNKKKKTTNRRGRNSSNPADTT
YGL078C	YGL078C_idr_1	1.6167	1.0	TKEEIADKKRKVVDEEVIEKKKSKKHKKDKKDKKEKKDKKHKKHKKEKKGEKEVEVPEKTKEEIADKKRKVVDEEVIEKKKSKKHKKDKKDKKEKKDKKHKKHKKEKKGEKEVEVPEKTKEEIADKKRKVVDEEVIEKKKSKKHKKDKKDKKEKKDKKHKKHKKEKKGEKEVEVPEKTKEEIADKKRKVVDEEVIEKKKSKKHKKDKKDKKEKKDKKHKKHKKEKKGEKEVEVPEKTKEEIADKKRKVVDEEVIEK
YGR245C	YGR245C_idr_9	1.38252	0.855148340258	VNKKTGRRGKKLENAIKTVKKKKKNGPGAPVNKKTGRRGKKLENAIKTVKKKKKNGPGAPVNKKTGRRGKKLENAIKTVKKKKKNGPGAPVNKKTGRRGKKLENAIKTVKKKKKNGPGAPVNKKTGRRGKKLENAIKTVKKKKKNGPGAPVNKKTGRRGKKLENAIKTVKKKKKNGPGAPVNKKTGRRGKKLENAIKTVKKKKKNGPGAPVNKKTGRRGKKLENAIKTVKKKKKNGPGAPVNKKTGRRGKKLENAI
YGR280C	YGR280C_idr_4	1.3068	0.808309458228	RNYSNAKKRKREGDDSEDEDDDDKEDKDSDKKKHKKHKKHKKDKKKDKKDKKEHKKHKKEEKRLKKEKRAEKTKETKKTSKLKSSESASNIPDAVNTRLSVRSRNYSNAKKRKREGDDSEDEDDDDKEDKDSDKKKHKKHKKHKKDKKKDKKDKKEHKKHKKEEKRLKKEKRAEKTKETKKTSKLKSSESASNIPDAVNTRLSVRSRNYSNAKKRKREGDDSEDEDDDDKEDKDSDKKKHKKHKKHKKDKKKDKKD
YHL010C	YHL010C_idr_9	1.31879	0.815725973398	VKEGTILIQQPHGAAQASKSKKKRNKNKKAGKVKEGTILIQQPHGAAQASKSKKKRNKNKKAGKVKEGTILIQQPHGAAQASKSKKKRNKNKKAGKVKEGTILIQQPHGAAQASKSKKKRNKNKKAGKVKEGTILIQQPHGAAQASKSKKKRNKNKKAGKVKEGTILIQQPHGAAQASKSKKKRNKNKKAGKVKEGTILIQQPHGAAQASKSKKKRNKNKKAGKVKEGTILIQQPHGAAQASKSKKKRNKNKKAGK
YJL148W	YJL148W_idr_2	1.51064	0.934396041261	EVKENKKEPKKRSHHDDEEESSEKKKKKKEKREKREKKDKKDKKKKHRDEVKENKKEPKKRSHHDDEEESSEKKKKKKEKREKREKKDKKDKKKKHRDEVKENKKEPKKRSHHDDEEESSEKKKKKKEKREKREKKDKKDKKKKHRDEVKENKKEPKKRSHHDDEEESSEKKKKKKEKREKREKKDKKDKKKKHRDEVKENKKEPKKRSHHDDEEESSEKKKKKKEKREKREKKDKKDKKKKHRDEVKENKKEPKK
YKL081W	YKL081W_idr_2	1.57796	0.976035723621	TPPKKQKAEKPKAEKSKAEKKKDEAKPADDAAPAKKPKHTPPKKQKAEKPKAEKSKAEKKKDEAKPADDAAPAKKPKHTPPKKQKAEKPKAEKSKAEKKKDEAKPADDAAPAKKPKHTPPKKQKAEKPKAEKSKAEKKKDEAKPADDAAPAKKPKHTPPKKQKAEKPKAEKSKAEKKKDEAKPADDAAPAKKPKHTPPKKQKAEKPKAEKSKAEKKKDEAKPADDAAPAKKPKHTPPKKQKAEKPKAEKSKAEKKK
YKL082C	YKL082C_idr_5	1.23664	0.764916481067	TISERQKRREENLRIRKDNKGKKRNKQEKMKRKYVGSAVPKKRAGFEGRLKTGKKKGGPKTISERQKRREENLRIRKDNKGKKRNKQEKMKRKYVGSAVPKKRAGFEGRLKTGKKKGGPKTISERQKRREENLRIRKDNKGKKRNKQEKMKRKYVGSAVPKKRAGFEGRLKTGKKKGGPKTISERQKRREENLRIRKDNKGKKRNKQEKMKRKYVGSAVPKKRAGFEGRLKTGKKKGGPKTISERQKRREENLRIR
YKL113C	YKL113C_idr_1	1.29214	0.799244205917	TKEQLAAAAKRAQENKKLNKNKNKVTKGRRTKEQLAAAAKRAQENKKLNKNKNKVTKGRRTKEQLAAAAKRAQENKKLNKNKNKVTKGRRTKEQLAAAAKRAQENKKLNKNKNKVTKGRRTKEQLAAAAKRAQENKKLNKNKNKVTKGRRTKEQLAAAAKRAQENKKLNKNKNKVTKGRRTKEQLAAAAKRAQENKKLNKNKNKVTKGRRTKEQLAAAAKRAQENKKLNKNKNKVTKGRRTKEQLAAAAKRAQENK
YKL114C	YKL114C_idr_2	1.4008	0.866451922832	KQKKRAGGTKRKKATAEPSDNDILSQMTKKRKTKKEKQKKRAGGTKRKKATAEPSDNDILSQMTKKRKTKKEKQKKRAGGTKRKKATAEPSDNDILSQMTKKRKTKKEKQKKRAGGTKRKKATAEPSDNDILSQMTKKRKTKKEKQKKRAGGTKRKKATAEPSDNDILSQMTKKRKTKKEKQKKRAGGTKRKKATAEPSDNDILSQMTKKRKTKKEKQKKRAGGTKRKKATAEPSDNDILSQMTKKRKTKKEKQKK
YKL122C	YKL122C_idr_3	1.31161	0.811288245485	KKTATEPKQKANAVQNNNGNSAASKKKKNKNKGKKKRKKTATEPKQKANAVQNNNGNSAASKKKKNKNKGKKKRKKTATEPKQKANAVQNNNGNSAASKKKKNKNKGKKKRKKTATEPKQKANAVQNNNGNSAASKKKKNKNKGKKKRKKTATEPKQKANAVQNNNGNSAASKKKKNKNKGKKKRKKTATEPKQKANAVQNNNGNSAASKKKKNKNKGKKKRKKTATEPKQKANAVQNNNGNSAASKKKKNKNKGK
YLR175W	YLR175W_idr_3	1.17877	0.729120893503	NAEQSTSSSQETKETEEEPKKAKEDSLIKEVETEKEEVKEDDSKKEKKEKKDKKEKKEKKEKKDKKEKKEKKEKKRKSEDGDSEEKKSKKSKKNAEQSTSSSQETKETEEEPKKAKEDSLIKEVETEKEEVKEDDSKKEKKEKKDKKEKKEKKEKKDKKEKKEKKEKKRKSEDGDSEEKKSKKSKKNAEQSTSSSQETKETEEEPKKAKEDSLIKEVETEKEEVKEDDSKKEKKEKKDKKEKKEKKEKKDKKEKKE
YLR197W	YLR197W_idr_2	1.35492	0.838074472631	KNELAIQEAMELYNKDKPAAEVEETKEKESSKKRKLEDDDEEKKEKKEKKSKKEKKEKKEKKDKKEKKDKKEKKDKKKKSKDKNELAIQEAMELYNKDKPAAEVEETKEKESSKKRKLEDDDEEKKEKKEKKSKKEKKEKKEKKDKKEKKDKKEKKDKKKKSKDKNELAIQEAMELYNKDKPAAEVEETKEKESSKKRKLEDDDEEKKEKKEKKSKKEKKEKKEKKDKKEKKDKKEKKDKKKKSKDKNELAIQEAM
YMR269W	YMR269W_idr_5	1.30702	0.808446017315	GKKEEASFVVSSASSSKGKKRRRRDEDDNKVKRKKLKKDKKTSNDSESKKKKKKKSKKESKKGKKSKHSSDEGDKSKHKKSKKSKKHKKEESSARRDRKEHIGKKEEASFVVSSASSSKGKKRRRRDEDDNKVKRKKLKKDKKTSNDSESKKKKKKKSKKESKKGKKSKHSSDEGDKSKHKKSKKSKKHKKEESSARRDRKEHIGKKEEASFVVSSASSSKGKKRRRRDEDDNKVKRKKLKKDKKTSNDSESKKKK
YNL035C	YNL035C_idr_2	1.19289	0.737850573242	PLIIQKESVSTRPRKEKHKKAKKHSMKSRFKPYPLIIQKESVSTRPRKEKHKKAKKHSMKSRFKPYPLIIQKESVSTRPRKEKHKKAKKHSMKSRFKPYPLIIQKESVSTRPRKEKHKKAKKHSMKSRFKPYPLIIQKESVSTRPRKEKHKKAKKHSMKSRFKPYPLIIQKESVSTRPRKEKHKKAKKHSMKSRFKPYPLIIQKESVSTRPRKEKHKKAKKHSMKSRFKPYPLIIQKESVSTRPRKEKHKKAKKHS
YOL114C	YOL114C_idr_2	1.13927	0.704688393473	KKWNKIKEKANKERLLDKKVHSDKKKNRSKIKFNYKKWNKIKEKANKERLLDKKVHSDKKKNRSKIKFNYKKWNKIKEKANKERLLDKKVHSDKKKNRSKIKFNYKKWNKIKEKANKERLLDKKVHSDKKKNRSKIKFNYKKWNKIKEKANKERLLDKKVHSDKKKNRSKIKFNYKKWNKIKEKANKERLLDKKVHSDKKKNRSKIKFNYKKWNKIKEKANKERLLDKKVHSDKKKNRSKIKFNYKKWNKIKEKAN
YOR004W	YOR004W_idr_3	1.187	0.734207350816	KKKKVNSPSDEVKDKEDTSKEKKKRRRRKHKSNTNVPVSNGTTAAQKKKKVNSPSDEVKDKEDTSKEKKKRRRRKHKSNTNVPVSNGTTAAQKKKKVNSPSDEVKDKEDTSKEKKKRRRRKHKSNTNVPVSNGTTAAQKKKKVNSPSDEVKDKEDTSKEKKKRRRRKHKSNTNVPVSNGTTAAQKKKKVNSPSDEVKDKEDTSKEKKKRRRRKHKSNTNVPVSNGTTAAQKKKKVNSPSDEVKDKEDTSKEKKKRR
YOR310C	YOR310C_idr_1	1.25016	0.773279619109	KVVREAKKVEMTEARAYNADADTAKAASDSESDSDDEEEEKKEKKEKKRKRDDDEDSKDSKKAKKEKKDKKEKKEKKEKKEKKEKKEKKEKKSKKEKKEKKKVVREAKKVEMTEARAYNADADTAKAASDSESDSDDEEEEKKEKKEKKRKRDDDEDSKDSKKAKKEKKDKKEKKEKKEKKEKKEKKEKKEKKSKKEKKEKKKVVREAKKVEMTEARAYNADADTAKAASDSESDSDDEEEEKKEKKEKKRKRDDD
YPL094C	YPL094C_idr_2	1.44534	0.894002792383	SYKKKLKRMKKKQAKRESNKKKAINEKAEQNSYKKKLKRMKKKQAKRESNKKKAINEKAEQNSYKKKLKRMKKKQAKRESNKKKAINEKAEQNSYKKKLKRMKKKQAKRESNKKKAINEKAEQNSYKKKLKRMKKKQAKRESNKKKAINEKAEQNSYKKKLKRMKKKQAKRESNKKKAINEKAEQNSYKKKLKRMKKKQAKRESNKKKAINEKAEQNSYKKKLKRMKKKQAKRESNKKKAINEKAEQNSYKKKLKR
YPL210C	YPL210C_idr_3	1.13443	0.701694416599	ESSAKRSKNTAVSKVQKRKVLELKKKRKIKRLEKFLESSAKRSKNTAVSKVQKRKVLELKKKRKIKRLEKFLESSAKRSKNTAVSKVQKRKVLELKKKRKIKRLEKFLESSAKRSKNTAVSKVQKRKVLELKKKRKIKRLEKFLESSAKRSKNTAVSKVQKRKVLELKKKRKIKRLEKFLESSAKRSKNTAVSKVQKRKVLELKKKRKIKRLEKFLESSAKRSKNTAVSKVQKRKVLELKKKRKIKRLEKFLESSA
YPL263C	YPL263C_idr_1	1.19859	0.741379947271	AKKNKKDKEAKKARAELKNQKNQKKQEKKFQKNKNKSLNGEEDDESAKKNKKDKEAKKARAELKNQKNQKKQEKKFQKNKNKSLNGEEDDESAKKNKKDKEAKKARAELKNQKNQKKQEKKFQKNKNKSLNGEEDDESAKKNKKDKEAKKARAELKNQKNQKKQEKKFQKNKNKSLNGEEDDESAKKNKKDKEAKKARAELKNQKNQKKQEKKFQKNKNKSLNGEEDDESAKKNKKDKEAKKARAELKNQKNQKKQ
