## Supplementary File 2 for "Discovering molecular features of intrinsically disordered regions by using evolution for contrastive learning": filter_12_idr_activations.txt

YBR041W	YBR041W_idr_1	0.692502	0.571323379863	SPIQVVVFALSRIFLLLFRLIKLIITPIQKSLGYLFGNSPIQVVVFALSRIFLLLFRLIKLIITPIQKSLGYLFGNSPIQVVVFALSRIFLLLFRLIKLIITPIQKSLGYLFGNSPIQVVVFALSRIFLLLFRLIKLIITPIQKSLGYLFGNSPIQVVVFALSRIFLLLFRLIKLIITPIQKSLGYLFGNSPIQVVVFALSRIFLLLFRLIKLIITPIQKSLGYLFGNSPIQVVVFALSRIFLLLFRLIKLIITPI
YBR284W	YBR284W_idr_5	0.711859	0.587293432118	MEMGSPMAMPAETPPPVEPLKTKDLAYSSLAHLPSYMEMGSPMAMPAETPPPVEPLKTKDLAYSSLAHLPSYMEMGSPMAMPAETPPPVEPLKTKDLAYSSLAHLPSYMEMGSPMAMPAETPPPVEPLKTKDLAYSSLAHLPSYMEMGSPMAMPAETPPPVEPLKTKDLAYSSLAHLPSYMEMGSPMAMPAETPPPVEPLKTKDLAYSSLAHLPSYMEMGSPMAMPAETPPPVEPLKTKDLAYSSLAHLPSYMEMG
YDL014W	YDL014W_idr_1	1.03506	0.853942291011	SFRPGSRGGSRGGSRGGFGGRGGSRGGARGGSRGGFGGRGGSRGGARGGSRGGFGGRGGSRGGARGGSRGGRGGAAGGARGSFRPGSRGGSRGGSRGGFGGRGGSRGGARGGSRGGFGGRGGSRGGARGGSRGGFGGRGGSRGGARGGSRGGRGGAAGGARGSFRPGSRGGSRGGSRGGFGGRGGSRGGARGGSRGGFGGRGGSRGGARGGSRGGFGGRGGSRGGARGGSRGGRGGAAGGARGSFRPGSRGGSRGG
YDL052C	YDL052C_idr_1	0.679487	0.560585901987	SVIGRFLYYLRSVLVVLALAGCGFYGVIASISVIGRFLYYLRSVLVVLALAGCGFYGVIASISVIGRFLYYLRSVLVVLALAGCGFYGVIASISVIGRFLYYLRSVLVVLALAGCGFYGVIASISVIGRFLYYLRSVLVVLALAGCGFYGVIASISVIGRFLYYLRSVLVVLALAGCGFYGVIASISVIGRFLYYLRSVLVVLALAGCGFYGVIASISVIGRFLYYLRSVLVVLALAGCGFYGVIASISVIGRFLY
YDR144C	YDR144C_idr_1	0.683492	0.563890437343	KLSVLTFVVDALLVCSSIVDAGVTDFPSLPKLSVLTFVVDALLVCSSIVDAGVTDFPSLPKLSVLTFVVDALLVCSSIVDAGVTDFPSLPKLSVLTFVVDALLVCSSIVDAGVTDFPSLPKLSVLTFVVDALLVCSSIVDAGVTDFPSLPKLSVLTFVVDALLVCSSIVDAGVTDFPSLPKLSVLTFVVDALLVCSSIVDAGVTDFPSLPKLSVLTFVVDALLVCSSIVDAGVTDFPSLPKLSVLTFVVDALLVCS
YDR331W	YDR331W_idr_1	0.773186	0.637888917257	RIAMHLPLLLLYIFLLPLSGANNTDAAHEVIRIAMHLPLLLLYIFLLPLSGANNTDAAHEVIRIAMHLPLLLLYIFLLPLSGANNTDAAHEVIRIAMHLPLLLLYIFLLPLSGANNTDAAHEVIRIAMHLPLLLLYIFLLPLSGANNTDAAHEVIRIAMHLPLLLLYIFLLPLSGANNTDAAHEVIRIAMHLPLLLLYIFLLPLSGANNTDAAHEVIRIAMHLPLLLLYIFLLPLSGANNTDAAHEVIRIAMHLPL
YDR432W	YDR432W_idr_2	0.996124	0.821815814641	PPPIRRSNRGGFRGRGGFRGGFRGGFRGGFSRGGFGGPRGGFGGPRGGYGGYSRGGYGGYSRGGYGGSRGGYDSPRGGYDSPRGGYSRGGYGGPRNDYGPPRGSYGGSRGGYDGPRGDYGPPRDAYRTRDAPRERSPTRPPPIRRSNRGGFRGRGGFRGGFRGGFRGGFSRGGFGGPRGGFGGPRGGYGGYSRGGYGGYSRGGYGGSRGGYDSPRGGYDSPRGGYSRGGYGGPRNDYGPPRGSYGGSRGGYDGPRG
YDR452W	YDR452W_idr_1	0.773208	0.637906865998	VVVGKSEVRNVSMSRPKKKSLIAILSTCVLFFLVFIVVVGKSEVRNVSMSRPKKKSLIAILSTCVLFFLVFIVVVGKSEVRNVSMSRPKKKSLIAILSTCVLFFLVFIVVVGKSEVRNVSMSRPKKKSLIAILSTCVLFFLVFIVVVGKSEVRNVSMSRPKKKSLIAILSTCVLFFLVFIVVVGKSEVRNVSMSRPKKKSLIAILSTCVLFFLVFIVVVGKSEVRNVSMSRPKKKSLIAILSTCVLFFLVFIVVVG
YDR457W	YDR457W_idr_14	0.746282	0.615692274586	AKSELPHLEELSKDVLLRYPLLSMAKVFRIPDPAKSELPHLEELSKDVLLRYPLLSMAKVFRIPDPAKSELPHLEELSKDVLLRYPLLSMAKVFRIPDPAKSELPHLEELSKDVLLRYPLLSMAKVFRIPDPAKSELPHLEELSKDVLLRYPLLSMAKVFRIPDPAKSELPHLEELSKDVLLRYPLLSMAKVFRIPDPAKSELPHLEELSKDVLLRYPLLSMAKVFRIPDPAKSELPHLEELSKDVLLRYPLLSMA
YFR018C	YFR018C_idr_1	0.665161	0.548766926401	GMKYVLPLRLIGLAYLLVLFQVHRVTGWEGMKYVLPLRLIGLAYLLVLFQVHRVTGWEGMKYVLPLRLIGLAYLLVLFQVHRVTGWEGMKYVLPLRLIGLAYLLVLFQVHRVTGWEGMKYVLPLRLIGLAYLLVLFQVHRVTGWEGMKYVLPLRLIGLAYLLVLFQVHRVTGWEGMKYVLPLRLIGLAYLLVLFQVHRVTGWEGMKYVLPLRLIGLAYLLVLFQVHRVTGWEGMKYVLPLRLIGLAYLLVLFQVHR
YHL034C	YHL034C_idr_2	1.2121	1.0	RGGFRGRGGFRGRGGFRGGFRGGYRGGFRGRGNFRGRGGARGGFRGGFRGRGGFRGRGGFRGGFRGGYRGGFRGRGNFRGRGGARGGFRGGFRGRGGFRGRGGFRGGFRGGYRGGFRGRGNFRGRGGARGGFRGGFRGRGGFRGRGGFRGGFRGGYRGGFRGRGNFRGRGGARGGFRGGFRGRGGFRGRGGFRGGFRGGYRGGFRGRGNFRGRGGARGGFRGGFRGRGGFRGRGGFRGGFRGGYRGGFRGRGNFRG
YHR089C	YHR089C_idr_2	0.887209	0.731959105588	VVGPPKPKNKKKRSGAPGGRGGASMGRGGSRGGFRGGRGGSSFRGGRGGSSFRGGSRGGSFRGGSRGGSRGGFRGGRRVVGPPKPKNKKKRSGAPGGRGGASMGRGGSRGGFRGGRGGSSFRGGRGGSSFRGGSRGGSFRGGSRGGSRGGFRGGRRVVGPPKPKNKKKRSGAPGGRGGASMGRGGSRGGFRGGRGGSSFRGGRGGSSFRGGSRGGSFRGGSRGGSRGGFRGGRRVVGPPKPKNKKKRSGAPGGRGG
YJL034W	YJL034W_idr_1	0.772977	0.637716215945	FFNRLSAGKLLVPLSVVLYALFVVILPLQNSFHSSNVLVRGADDFFNRLSAGKLLVPLSVVLYALFVVILPLQNSFHSSNVLVRGADDFFNRLSAGKLLVPLSVVLYALFVVILPLQNSFHSSNVLVRGADDFFNRLSAGKLLVPLSVVLYALFVVILPLQNSFHSSNVLVRGADDFFNRLSAGKLLVPLSVVLYALFVVILPLQNSFHSSNVLVRGADDFFNRLSAGKLLVPLSVVLYALFVVILPLQNSFHSSN
YJL051W	YJL051W_idr_3	0.669909	0.552684325212	LLPPFRFTSESDMDPSTSTELEVELHAQNNFSFPLLPPFRFTSESDMDPSTSTELEVELHAQNNFSFPLLPPFRFTSESDMDPSTSTELEVELHAQNNFSFPLLPPFRFTSESDMDPSTSTELEVELHAQNNFSFPLLPPFRFTSESDMDPSTSTELEVELHAQNNFSFPLLPPFRFTSESDMDPSTSTELEVELHAQNNFSFPLLPPFRFTSESDMDPSTSTELEVELHAQNNFSFPLLPPFRFTSESDMDPSTS
YLR088W	YLR088W_idr_1	0.732824	0.604589330836	ALLEKLHRRIVDMGLVPRIIALLPVISMLCALLEKLHRRIVDMGLVPRIIALLPVISMLCALLEKLHRRIVDMGLVPRIIALLPVISMLCALLEKLHRRIVDMGLVPRIIALLPVISMLCALLEKLHRRIVDMGLVPRIIALLPVISMLCALLEKLHRRIVDMGLVPRIIALLPVISMLCALLEKLHRRIVDMGLVPRIIALLPVISMLCALLEKLHRRIVDMGLVPRIIALLPVISMLCALLEKLHRRIVDMGLV
YLR299W	YLR299W_idr_1	0.80522	0.664317037122	LLCNRKVPKTLNTCFILHIFTLLTLGVLVLLCNRKVPKTLNTCFILHIFTLLTLGVLVLLCNRKVPKTLNTCFILHIFTLLTLGVLVLLCNRKVPKTLNTCFILHIFTLLTLGVLVLLCNRKVPKTLNTCFILHIFTLLTLGVLVLLCNRKVPKTLNTCFILHIFTLLTLGVLVLLCNRKVPKTLNTCFILHIFTLLTLGVLVLLCNRKVPKTLNTCFILHIFTLLTLGVLVLLCNRKVPKTLNTCFILHIFTLLT
YLR300W	YLR300W_idr_1	0.675004	0.55688708442	LSLKTLLCTLLTVSSVLATPVPARDPSSILSLKTLLCTLLTVSSVLATPVPARDPSSILSLKTLLCTLLTVSSVLATPVPARDPSSILSLKTLLCTLLTVSSVLATPVPARDPSSILSLKTLLCTLLTVSSVLATPVPARDPSSILSLKTLLCTLLTVSSVLATPVPARDPSSILSLKTLLCTLLTVSSVLATPVPARDPSSILSLKTLLCTLLTVSSVLATPVPARDPSSILSLKTLLCTLLTVSSVLATPVPAR
YML031W	YML031W_idr_3	0.715987	0.590699070521	IIQTVVISLLALPHSPLWELALAFIPNILALNIIQTVVISLLALPHSPLWELALAFIPNILALNIIQTVVISLLALPHSPLWELALAFIPNILALNIIQTVVISLLALPHSPLWELALAFIPNILALNIIQTVVISLLALPHSPLWELALAFIPNILALNIIQTVVISLLALPHSPLWELALAFIPNILALNIIQTVVISLLALPHSPLWELALAFIPNILALNIIQTVVISLLALPHSPLWELALAFIPNILALN
YNL007C	YNL007C_idr_2	0.668687	0.55167614688	SFGPGGPGGAGGAGGFPGGAGGFSGGHAFSNEDAFNIFSQFFGGSSPFGGADDSGFSFSSYPSGGGAGMGGMPGGMGGMHGGMGGMPGGFRSASSSPTYPSFGPGGPGGAGGAGGFPGGAGGFSGGHAFSNEDAFNIFSQFFGGSSPFGGADDSGFSFSSYPSGGGAGMGGMPGGMGGMHGGMGGMPGGFRSASSSPTYPSFGPGGPGGAGGAGGFPGGAGGFSGGHAFSNEDAFNIFSQFFGGSSPFGGADDSGF
YNL064C	YNL064C_idr_2	0.712833	0.588097043975	GGFPGGGFGFGDDIFSQFFGAGGAQRPRGPQGGFPGGGFGFGDDIFSQFFGAGGAQRPRGPQGGFPGGGFGFGDDIFSQFFGAGGAQRPRGPQGGFPGGGFGFGDDIFSQFFGAGGAQRPRGPQGGFPGGGFGFGDDIFSQFFGAGGAQRPRGPQGGFPGGGFGFGDDIFSQFFGAGGAQRPRGPQGGFPGGGFGFGDDIFSQFFGAGGAQRPRGPQGGFPGGGFGFGDDIFSQFFGAGGAQRPRGPQGGFPGGGF
