## Supplementary File 2 for "Discovering molecular features of intrinsically disordered regions by using evolution for contrastive learning": filter_13_idr_activations.txt

YBR041W	YBR041W_idr_1	1.57713	0.672470766103	SPIQVVVFALSRIFLLLFRLIKLIITPIQKSLGYLFGNSPIQVVVFALSRIFLLLFRLIKLIITPIQKSLGYLFGNSPIQVVVFALSRIFLLLFRLIKLIITPIQKSLGYLFGNSPIQVVVFALSRIFLLLFRLIKLIITPIQKSLGYLFGNSPIQVVVFALSRIFLLLFRLIKLIITPIQKSLGYLFGNSPIQVVVFALSRIFLLLFRLIKLIITPIQKSLGYLFGNSPIQVVVFALSRIFLLLFRLIKLIITPI
YDL052C	YDL052C_idr_1	1.80188	0.768304332829	SVIGRFLYYLRSVLVVLALAGCGFYGVIASISVIGRFLYYLRSVLVVLALAGCGFYGVIASISVIGRFLYYLRSVLVVLALAGCGFYGVIASISVIGRFLYYLRSVLVVLALAGCGFYGVIASISVIGRFLYYLRSVLVVLALAGCGFYGVIASISVIGRFLYYLRSVLVVLALAGCGFYGVIASISVIGRFLYYLRSVLVVLALAGCGFYGVIASISVIGRFLYYLRSVLVVLALAGCGFYGVIASISVIGRFLY
YFR018C	YFR018C_idr_1	1.4411	0.614471316486	GMKYVLPLRLIGLAYLLVLFQVHRVTGWEGMKYVLPLRLIGLAYLLVLFQVHRVTGWEGMKYVLPLRLIGLAYLLVLFQVHRVTGWEGMKYVLPLRLIGLAYLLVLFQVHRVTGWEGMKYVLPLRLIGLAYLLVLFQVHRVTGWEGMKYVLPLRLIGLAYLLVLFQVHRVTGWEGMKYVLPLRLIGLAYLLVLFQVHRVTGWEGMKYVLPLRLIGLAYLLVLFQVHRVTGWEGMKYVLPLRLIGLAYLLVLFQVHR
YHR028C	YHR028C_idr_2	1.48215	0.631971905856	KLIRVGIILVLLIWGTVLLLKSIPHHSNTPDYQEPNSKLIRVGIILVLLIWGTVLLLKSIPHHSNTPDYQEPNSKLIRVGIILVLLIWGTVLLLKSIPHHSNTPDYQEPNSKLIRVGIILVLLIWGTVLLLKSIPHHSNTPDYQEPNSKLIRVGIILVLLIWGTVLLLKSIPHHSNTPDYQEPNSKLIRVGIILVLLIWGTVLLLKSIPHHSNTPDYQEPNSKLIRVGIILVLLIWGTVLLLKSIPHHSNTPDYQE
YHR057C	YHR057C_idr_1	1.62658	0.693557334751	KFSGLWCWLLLFLSVNVIASDVGELIDQDDKFSGLWCWLLLFLSVNVIASDVGELIDQDDKFSGLWCWLLLFLSVNVIASDVGELIDQDDKFSGLWCWLLLFLSVNVIASDVGELIDQDDKFSGLWCWLLLFLSVNVIASDVGELIDQDDKFSGLWCWLLLFLSVNVIASDVGELIDQDDKFSGLWCWLLLFLSVNVIASDVGELIDQDDKFSGLWCWLLLFLSVNVIASDVGELIDQDDKFSGLWCWLLLFLSVN
YIL085C	YIL085C_idr_1	1.43268	0.610880762542	AIRLNPKVRRFLLDKCRQKRYGFLFLGCIFAILYCMGTWPAIRLNPKVRRFLLDKCRQKRYGFLFLGCIFAILYCMGTWPAIRLNPKVRRFLLDKCRQKRYGFLFLGCIFAILYCMGTWPAIRLNPKVRRFLLDKCRQKRYGFLFLGCIFAILYCMGTWPAIRLNPKVRRFLLDKCRQKRYGFLFLGCIFAILYCMGTWPAIRLNPKVRRFLLDKCRQKRYGFLFLGCIFAILYCMGTWPAIRLNPKVRRFLLDKC
YJL139C	YJL139C_idr_1	1.41205	0.602081595172	AKGGSLYIVGIFLPIWTFMIYIFGKELFLIRKYQKIDSTYTAKGGSLYIVGIFLPIWTFMIYIFGKELFLIRKYQKIDSTYTAKGGSLYIVGIFLPIWTFMIYIFGKELFLIRKYQKIDSTYTAKGGSLYIVGIFLPIWTFMIYIFGKELFLIRKYQKIDSTYTAKGGSLYIVGIFLPIWTFMIYIFGKELFLIRKYQKIDSTYTAKGGSLYIVGIFLPIWTFMIYIFGKELFLIRKYQKIDSTYTAKGGSLYIVG
YJL186W	YJL186W_idr_1	1.40545	0.599268988652	LIRLKKRKILQVIVSAVVLILFFCSVHNDVSSSWLYGKKLRLPVLTLIRLKKRKILQVIVSAVVLILFFCSVHNDVSSSWLYGKKLRLPVLTLIRLKKRKILQVIVSAVVLILFFCSVHNDVSSSWLYGKKLRLPVLTLIRLKKRKILQVIVSAVVLILFFCSVHNDVSSSWLYGKKLRLPVLTLIRLKKRKILQVIVSAVVLILFFCSVHNDVSSSWLYGKKLRLPVLTLIRLKKRKILQVIVSAVVLILFFCSV
YJR051W	YJR051W_idr_1	1.65899	0.707375368553	IRSVRRVFIYVSIFVLIIVLKRTLSGTDQIRSVRRVFIYVSIFVLIIVLKRTLSGTDQIRSVRRVFIYVSIFVLIIVLKRTLSGTDQIRSVRRVFIYVSIFVLIIVLKRTLSGTDQIRSVRRVFIYVSIFVLIIVLKRTLSGTDQIRSVRRVFIYVSIFVLIIVLKRTLSGTDQIRSVRRVFIYVSIFVLIIVLKRTLSGTDQIRSVRRVFIYVSIFVLIIVLKRTLSGTDQIRSVRRVFIYVSIFVLIIVLKRTL
YJR061W	YJR061W_idr_1	1.62464	0.692731861626	MLSLRRFSMYVLRSLRLHFKKIIITLLTIQLLFITIFMLSLRRFSMYVLRSLRLHFKKIIITLLTIQLLFITIFMLSLRRFSMYVLRSLRLHFKKIIITLLTIQLLFITIFMLSLRRFSMYVLRSLRLHFKKIIITLLTIQLLFITIFMLSLRRFSMYVLRSLRLHFKKIIITLLTIQLLFITIFMLSLRRFSMYVLRSLRLHFKKIIITLLTIQLLFITIFMLSLRRFSMYVLRSLRLHFKKIIITLLTIQLLFI
YKR061W	YKR061W_idr_1	1.70102	0.725297386351	QICKVFLTQVKKLLFVSLLFCLIAQTCWLALVPYQRQLSLDSYFFQICKVFLTQVKKLLFVSLLFCLIAQTCWLALVPYQRQLSLDSYFFQICKVFLTQVKKLLFVSLLFCLIAQTCWLALVPYQRQLSLDSYFFQICKVFLTQVKKLLFVSLLFCLIAQTCWLALVPYQRQLSLDSYFFQICKVFLTQVKKLLFVSLLFCLIAQTCWLALVPYQRQLSLDSYFFQICKVFLTQVKKLLFVSLLFCLIAQTCWLAL
YLR001C	YLR001C_idr_1	1.55386	0.662551567926	NMAIQTIKYIFWLLPILGLTQALLQNPGDDNMAIQTIKYIFWLLPILGLTQALLQNPGDDNMAIQTIKYIFWLLPILGLTQALLQNPGDDNMAIQTIKYIFWLLPILGLTQALLQNPGDDNMAIQTIKYIFWLLPILGLTQALLQNPGDDNMAIQTIKYIFWLLPILGLTQALLQNPGDDNMAIQTIKYIFWLLPILGLTQALLQNPGDDNMAIQTIKYIFWLLPILGLTQALLQNPGDDNMAIQTIKYIFWLLPI
YLR087C	YLR087C_idr_1	1.64821	0.702781183645	EAISQLRGVPLTHQKDFSWVFLVDWILTVVVCEAISQLRGVPLTHQKDFSWVFLVDWILTVVVCEAISQLRGVPLTHQKDFSWVFLVDWILTVVVCEAISQLRGVPLTHQKDFSWVFLVDWILTVVVCEAISQLRGVPLTHQKDFSWVFLVDWILTVVVCEAISQLRGVPLTHQKDFSWVFLVDWILTVVVCEAISQLRGVPLTHQKDFSWVFLVDWILTVVVCEAISQLRGVPLTHQKDFSWVFLVDWILTVVVC
YLR088W	YLR088W_idr_1	1.37368	0.585724519896	ALLEKLHRRIVDMGLVPRIIALLPVISMLCALLEKLHRRIVDMGLVPRIIALLPVISMLCALLEKLHRRIVDMGLVPRIIALLPVISMLCALLEKLHRRIVDMGLVPRIIALLPVISMLCALLEKLHRRIVDMGLVPRIIALLPVISMLCALLEKLHRRIVDMGLVPRIIALLPVISMLCALLEKLHRRIVDMGLVPRIIALLPVISMLCALLEKLHRRIVDMGLVPRIIALLPVISMLCALLEKLHRRIVDMGLV
YLR454W	YLR454W_idr_1	2.34527	1.0	MFPINVLLYKWLIFAVTFLWSCKILLRKLMFPINVLLYKWLIFAVTFLWSCKILLRKLMFPINVLLYKWLIFAVTFLWSCKILLRKLMFPINVLLYKWLIFAVTFLWSCKILLRKLMFPINVLLYKWLIFAVTFLWSCKILLRKLMFPINVLLYKWLIFAVTFLWSCKILLRKLMFPINVLLYKWLIFAVTFLWSCKILLRKLMFPINVLLYKWLIFAVTFLWSCKILLRKLMFPINVLLYKWLIFAVTFLWSCKI
YML104C	YML104C_idr_1	1.3668	0.582787939919	PKFPQFRLILVLFYLISMIQWSVITFSLGFFLNPKFPQFRLILVLFYLISMIQWSVITFSLGFFLNPKFPQFRLILVLFYLISMIQWSVITFSLGFFLNPKFPQFRLILVLFYLISMIQWSVITFSLGFFLNPKFPQFRLILVLFYLISMIQWSVITFSLGFFLNPKFPQFRLILVLFYLISMIQWSVITFSLGFFLNPKFPQFRLILVLFYLISMIQWSVITFSLGFFLNPKFPQFRLILVLFYLISMIQWSVIT
YMR183C	YMR183C_idr_2	1.53401	0.654087062813	ARKARKNKIRCLIICFIIFAIVVVVVVVPSVVETRKARKARKNKIRCLIICFIIFAIVVVVVVVPSVVETRKARKARKNKIRCLIICFIIFAIVVVVVVVPSVVETRKARKARKNKIRCLIICFIIFAIVVVVVVVPSVVETRKARKARKNKIRCLIICFIIFAIVVVVVVVPSVVETRKARKARKNKIRCLIICFIIFAIVVVVVVVPSVVETRKARKARKNKIRCLIICFIIFAIVVVVVVVPSVVETRKARKA
YNL029C	YNL029C_idr_1	1.568	0.668581232299	LLIRRTINAFLGCIHCNLTATCILIAFVITMYVVLVSEPASLLIRRTINAFLGCIHCNLTATCILIAFVITMYVVLVSEPASLLIRRTINAFLGCIHCNLTATCILIAFVITMYVVLVSEPASLLIRRTINAFLGCIHCNLTATCILIAFVITMYVVLVSEPASLLIRRTINAFLGCIHCNLTATCILIAFVITMYVVLVSEPASLLIRRTINAFLGCIHCNLTATCILIAFVITMYVVLVSEPASLLIRRTINAF
YPL050C	YPL050C_idr_1	1.62642	0.693487189867	SLSLVSYRLRKNPWVNIFLPVLAIFLIYIIFFQRDQSLSLVSYRLRKNPWVNIFLPVLAIFLIYIIFFQRDQSLSLVSYRLRKNPWVNIFLPVLAIFLIYIIFFQRDQSLSLVSYRLRKNPWVNIFLPVLAIFLIYIIFFQRDQSLSLVSYRLRKNPWVNIFLPVLAIFLIYIIFFQRDQSLSLVSYRLRKNPWVNIFLPVLAIFLIYIIFFQRDQSLSLVSYRLRKNPWVNIFLPVLAIFLIYIIFFQRDQSLSL
YPL232W	YPL232W_idr_4	1.82218	0.776958483276	RKARKNKIRCWLIVFAIIVVVVVVVVVPAVVKTRRKARKNKIRCWLIVFAIIVVVVVVVVVPAVVKTRRKARKNKIRCWLIVFAIIVVVVVVVVVPAVVKTRRKARKNKIRCWLIVFAIIVVVVVVVVVPAVVKTRRKARKNKIRCWLIVFAIIVVVVVVVVVPAVVKTRRKARKNKIRCWLIVFAIIVVVVVVVVVPAVVKTRRKARKNKIRCWLIVFAIIVVVVVVVVVPAVVKTRRKARKNKIRCWLIVFAII
