## Supplementary File 2 for "Discovering molecular features of intrinsically disordered regions by using evolution for contrastive learning": filter_14_idr_activations.txt

YBR041W	YBR041W_idr_1	0.865173	0.763696320184	SPIQVVVFALSRIFLLLFRLIKLIITPIQKSLGYLFGNSPIQVVVFALSRIFLLLFRLIKLIITPIQKSLGYLFGNSPIQVVVFALSRIFLLLFRLIKLIITPIQKSLGYLFGNSPIQVVVFALSRIFLLLFRLIKLIITPIQKSLGYLFGNSPIQVVVFALSRIFLLLFRLIKLIITPIQKSLGYLFGNSPIQVVVFALSRIFLLLFRLIKLIITPIQKSLGYLFGNSPIQVVVFALSRIFLLLFRLIKLIITPI
YDL048C	YDL048C_idr_2	0.819322	0.723223201841	STTSSSRSTLSSTLNSPPPPPLTTSYSSYNSSACQSITSSPTDNTALAHNSKCYFPHSLSPTPLSSNSSSHVILPSTTSSSRSTLSSTLNSPPPPPLTTSYSSYNSSACQSITSSPTDNTALAHNSKCYFPHSLSPTPLSSNSSSHVILPSTTSSSRSTLSSTLNSPPPPPLTTSYSSYNSSACQSITSSPTDNTALAHNSKCYFPHSLSPTPLSSNSSSHVILPSTTSSSRSTLSSTLNSPPPPPLTTSYSSYNS
YDL140C	YDL140C_idr_21	0.816881	0.721068885305	SLVKYMPEQKITEIEDGQDGGVTPYSNESGLVNADLDVKDELMFSPLVDSGSNDAMAGGFTAYGGADYGEATSPFGAYGEAPTSPGFGVSSPGFSPTSPTYSPTSPAYSPTSPSYSPTSPSYSPTSPSSPTSPSYSPTSPSYSPTSPSYSPTSPSYSPTSPSYSPTSPSYSPTSPSYSPTSPAYSPTSPSYSPTSPSYSPTSPSYSPTSPSYSPTSPNYSPTSPSYSPTSPGYSPGSPAYSPKQDEQKHNENENSR
YDR055W	YDR055W_idr_1	0.848008	0.748544970845	QLHSLIASTALLITSALAATSSSSSIPSSCQLHSLIASTALLITSALAATSSSSSIPSSCQLHSLIASTALLITSALAATSSSSSIPSSCQLHSLIASTALLITSALAATSSSSSIPSSCQLHSLIASTALLITSALAATSSSSSIPSSCQLHSLIASTALLITSALAATSSSSSIPSSCQLHSLIASTALLITSALAATSSSSSIPSSCQLHSLIASTALLITSALAATSSSSSIPSSCQLHSLIASTALLITSA
YDR089W	YDR089W_idr_3	0.853194	0.753122617262	TSPDLFQNSKHPHCSSTNYGSVASFGSQSTSASYTSPDLFQNSKHPHCSSTNYGSVASFGSQSTSASYTSPDLFQNSKHPHCSSTNYGSVASFGSQSTSASYTSPDLFQNSKHPHCSSTNYGSVASFGSQSTSASYTSPDLFQNSKHPHCSSTNYGSVASFGSQSTSASYTSPDLFQNSKHPHCSSTNYGSVASFGSQSTSASYTSPDLFQNSKHPHCSSTNYGSVASFGSQSTSASYTSPDLFQNSKHPHCSSTN
YDR223W	YDR223W_idr_1	0.7935	0.700430621285	LLSAPVNSTVRRKPHSPNKKKPKETGTAASFSSSSLLSAPVNSTVRRKPHSPNKKKPKETGTAASFSSSSLLSAPVNSTVRRKPHSPNKKKPKETGTAASFSSSSLLSAPVNSTVRRKPHSPNKKKPKETGTAASFSSSSLLSAPVNSTVRRKPHSPNKKKPKETGTAASFSSSSLLSAPVNSTVRRKPHSPNKKKPKETGTAASFSSSSLLSAPVNSTVRRKPHSPNKKKPKETGTAASFSSSSLLSAPVNSTVR
YDR337W	YDR337W_idr_1	0.898246	0.792890555501	SIVGRNAILNLRISLCPLFMGKRSFVSSPVSNSASIVGRNAILNLRISLCPLFMGKRSFVSSPVSNSASIVGRNAILNLRISLCPLFMGKRSFVSSPVSNSASIVGRNAILNLRISLCPLFMGKRSFVSSPVSNSASIVGRNAILNLRISLCPLFMGKRSFVSSPVSNSASIVGRNAILNLRISLCPLFMGKRSFVSSPVSNSASIVGRNAILNLRISLCPLFMGKRSFVSSPVSNSASIVGRNAILNLRISLCPL
YDR432W	YDR432W_idr_2	0.848637	0.749100254797	PPPIRRSNRGGFRGRGGFRGGFRGGFRGGFSRGGFGGPRGGFGGPRGGYGGYSRGGYGGYSRGGYGGSRGGYDSPRGGYDSPRGGYSRGGYGGPRNDYGPPRGSYGGSRGGYDGPRGDYGPPRDAYRTRDAPRERSPTRPPPIRRSNRGGFRGRGGFRGGFRGGFRGGFSRGGFGGPRGGFGGPRGGYGGYSRGGYGGYSRGGYGGSRGGYDSPRGGYDSPRGGYSRGGYGGPRNDYGPPRGSYGGSRGGYDGPRG
YDR470C	YDR470C_idr_2	0.795543	0.702233584188	IASKLNVINSSPTTKRMANALFKSSPMKKLSNSVNDGLSLEGSNGIASKLNVINSSPTTKRMANALFKSSPMKKLSNSVNDGLSLEGSNGIASKLNVINSSPTTKRMANALFKSSPMKKLSNSVNDGLSLEGSNGIASKLNVINSSPTTKRMANALFKSSPMKKLSNSVNDGLSLEGSNGIASKLNVINSSPTTKRMANALFKSSPMKKLSNSVNDGLSLEGSNGIASKLNVINSSPTTKRMANALFKSSPMKKLS
YEL050C	YEL050C_idr_1	0.961962	0.849133127775	LVLGSLRSALSCSSTASLISKRNPCYPYGILVLGSLRSALSCSSTASLISKRNPCYPYGILVLGSLRSALSCSSTASLISKRNPCYPYGILVLGSLRSALSCSSTASLISKRNPCYPYGILVLGSLRSALSCSSTASLISKRNPCYPYGILVLGSLRSALSCSSTASLISKRNPCYPYGILVLGSLRSALSCSSTASLISKRNPCYPYGILVLGSLRSALSCSSTASLISKRNPCYPYGILVLGSLRSALSCSSTA
YER149C	YER149C_idr_7	0.864869	0.763428148656	NSSRHNFGMSSPASSPVTWDPSSPSSVGSPTSGSGSNSSRHNFGMSSPASSPVTWDPSSPSSVGSPTSGSGSNSSRHNFGMSSPASSPVTWDPSSPSSVGSPTSGSGSNSSRHNFGMSSPASSPVTWDPSSPSSVGSPTSGSGSNSSRHNFGMSSPASSPVTWDPSSPSSVGSPTSGSGSNSSRHNFGMSSPASSPVTWDPSSPSSVGSPTSGSGSNSSRHNFGMSSPASSPVTWDPSSPSSVGSPTSGSGSNSSR
YFL016C	YFL016C_idr_3	0.991378	0.875099308173	AAGGAGGGSGSPFGSQFHDFSGFTSAGGSPFGGINFEDLFGAAFGGGGRGSGGASRSSSMFAAGGAGGGSGSPFGSQFHDFSGFTSAGGSPFGGINFEDLFGAAFGGGGRGSGGASRSSSMFAAGGAGGGSGSPFGSQFHDFSGFTSAGGSPFGGINFEDLFGAAFGGGGRGSGGASRSSSMFAAGGAGGGSGSPFGSQFHDFSGFTSAGGSPFGGINFEDLFGAAFGGGGRGSGGASRSSSMFAAGGAGGGSGSP
YGL129C	YGL129C_idr_1	0.821416	0.725072254259	LRMSTSRFIGQRLFTTARSLQAAKPAPKGKTQGFSKKSSSVSSYSSAKRVTPGSLLRMSTSRFIGQRLFTTARSLQAAKPAPKGKTQGFSKKSSSVSSYSSAKRVTPGSLLRMSTSRFIGQRLFTTARSLQAAKPAPKGKTQGFSKKSSSVSSYSSAKRVTPGSLLRMSTSRFIGQRLFTTARSLQAAKPAPKGKTQGFSKKSSSVSSYSSAKRVTPGSLLRMSTSRFIGQRLFTTARSLQAAKPAPKGKTQGFSK
YHL032C	YHL032C_idr_1	0.813588	0.718161983811	FPSLFRLVVFSKRYIFRSSQRLYTSLKQEQSRMSKIMEDFPSLFRLVVFSKRYIFRSSQRLYTSLKQEQSRMSKIMEDFPSLFRLVVFSKRYIFRSSQRLYTSLKQEQSRMSKIMEDFPSLFRLVVFSKRYIFRSSQRLYTSLKQEQSRMSKIMEDFPSLFRLVVFSKRYIFRSSQRLYTSLKQEQSRMSKIMEDFPSLFRLVVFSKRYIFRSSQRLYTSLKQEQSRMSKIMEDFPSLFRLVVFSKRYIFRSSQRL
YHL034C	YHL034C_idr_2	0.842224	0.743439031253	RGGFRGRGGFRGRGGFRGGFRGGYRGGFRGRGNFRGRGGARGGFRGGFRGRGGFRGRGGFRGGFRGGYRGGFRGRGNFRGRGGARGGFRGGFRGRGGFRGRGGFRGGFRGGYRGGFRGRGNFRGRGGARGGFRGGFRGRGGFRGRGGFRGGFRGGYRGGFRGRGNFRGRGGARGGFRGGFRGRGGFRGRGGFRGGFRGGYRGGFRGRGNFRGRGGARGGFRGGFRGRGGFRGRGGFRGGFRGGYRGGFRGRGNFRG
YJL051W	YJL051W_idr_3	0.890855	0.786366153207	LLPPFRFTSESDMDPSTSTELEVELHAQNNFSFPLLPPFRFTSESDMDPSTSTELEVELHAQNNFSFPLLPPFRFTSESDMDPSTSTELEVELHAQNNFSFPLLPPFRFTSESDMDPSTSTELEVELHAQNNFSFPLLPPFRFTSESDMDPSTSTELEVELHAQNNFSFPLLPPFRFTSESDMDPSTSTELEVELHAQNNFSFPLLPPFRFTSESDMDPSTSTELEVELHAQNNFSFPLLPPFRFTSESDMDPSTS
YLR049C	YLR049C_idr_2	0.997249	0.880281379646	QGSPVAPSPNHRSTMYSSSSSSASSVFSDGLFQGSPVAPSPNHRSTMYSSSSSSASSVFSDGLFQGSPVAPSPNHRSTMYSSSSSSASSVFSDGLFQGSPVAPSPNHRSTMYSSSSSSASSVFSDGLFQGSPVAPSPNHRSTMYSSSSSSASSVFSDGLFQGSPVAPSPNHRSTMYSSSSSSASSVFSDGLFQGSPVAPSPNHRSTMYSSSSSSASSVFSDGLFQGSPVAPSPNHRSTMYSSSSSSASSVFSDGLF
YLR332W	YLR332W_idr_1	0.798635	0.704963335686	LSFTTKNSFRLLLLILSCISTIRAQFFVQSSSSNSSAVSTARSSVSRVSSSSSILSSSMVSSSSADSSSLTSSTSSRSLVSHTSSSTSIASISFTSFSFSSDSSTSSSSSASSDSSSSSSFSISSTSATSESSTSSTQTSTSSSSSLSSTPSSSSSPSTITSAPSTSSTPSTTAYNQGSTITSIINGLSFTTKNSFRLLLLILSCISTIRAQFFVQSSSSNSSAVSTARSSVSRVSSSSSILSSSMVSSSSADSSS
YML104C	YML104C_idr_1	0.834977	0.737042374784	PKFPQFRLILVLFYLISMIQWSVITFSLGFFLNPKFPQFRLILVLFYLISMIQWSVITFSLGFFLNPKFPQFRLILVLFYLISMIQWSVITFSLGFFLNPKFPQFRLILVLFYLISMIQWSVITFSLGFFLNPKFPQFRLILVLFYLISMIQWSVITFSLGFFLNPKFPQFRLILVLFYLISMIQWSVITFSLGFFLNPKFPQFRLILVLFYLISMIQWSVITFSLGFFLNPKFPQFRLILVLFYLISMIQWSVIT
YMR008C	YMR008C_idr_2	0.883853	0.780185475573	SSSASLSASAAAASASASASASASASASGSSTHKKNAGNALVNYSNLNTNTFIGVLSVISAVFGSSSASLSASAAAASASASASASASASASGSSTHKKNAGNALVNYSNLNTNTFIGVLSVISAVFGSSSASLSASAAAASASASASASASASASGSSTHKKNAGNALVNYSNLNTNTFIGVLSVISAVFGSSSASLSASAAAASASASASASASASASGSSTHKKNAGNALVNYSNLNTNTFIGVLSVISAVFG
YMR206W	YMR206W_idr_9	0.814279	0.718771722841	QPMSPRTRPGYRPSCSSSNCSSSSSSSACSQPMSPRTRPGYRPSCSSSNCSSSSSSSACSQPMSPRTRPGYRPSCSSSNCSSSSSSSACSQPMSPRTRPGYRPSCSSSNCSSSSSSSACSQPMSPRTRPGYRPSCSSSNCSSSSSSSACSQPMSPRTRPGYRPSCSSSNCSSSSSSSACSQPMSPRTRPGYRPSCSSSNCSSSSSSSACSQPMSPRTRPGYRPSCSSSNCSSSSSSSACSQPMSPRTRPGYRPSCS
YNL007C	YNL007C_idr_2	1.13288	1.0	SFGPGGPGGAGGAGGFPGGAGGFSGGHAFSNEDAFNIFSQFFGGSSPFGGADDSGFSFSSYPSGGGAGMGGMPGGMGGMHGGMGGMPGGFRSASSSPTYPSFGPGGPGGAGGAGGFPGGAGGFSGGHAFSNEDAFNIFSQFFGGSSPFGGADDSGFSFSSYPSGGGAGMGGMPGGMGGMHGGMGGMPGGFRSASSSPTYPSFGPGGPGGAGGAGGFPGGAGGFSGGHAFSNEDAFNIFSQFFGGSSPFGGADDSGF
YNL064C	YNL064C_idr_2	1.03128	0.910322957019	GGFPGGGFGFGDDIFSQFFGAGGAQRPRGPQGGFPGGGFGFGDDIFSQFFGAGGAQRPRGPQGGFPGGGFGFGDDIFSQFFGAGGAQRPRGPQGGFPGGGFGFGDDIFSQFFGAGGAQRPRGPQGGFPGGGFGFGDDIFSQFFGAGGAQRPRGPQGGFPGGGFGFGDDIFSQFFGAGGAQRPRGPQGGFPGGGFGFGDDIFSQFFGAGGAQRPRGPQGGFPGGGFGFGDDIFSQFFGAGGAQRPRGPQGGFPGGGF
YNR001C	YNR001C_idr_1	0.832615	0.734957034681	SAILSTTSKSFLSRGSTRQCQNMQKALFALLNARHYSSASAILSTTSKSFLSRGSTRQCQNMQKALFALLNARHYSSASAILSTTSKSFLSRGSTRQCQNMQKALFALLNARHYSSASAILSTTSKSFLSRGSTRQCQNMQKALFALLNARHYSSASAILSTTSKSFLSRGSTRQCQNMQKALFALLNARHYSSASAILSTTSKSFLSRGSTRQCQNMQKALFALLNARHYSSASAILSTTSKSFLSRGSTRQCQN
YOL089C	YOL089C_idr_6	0.869928	0.767893991169	YWFKQSLGVKASNEEFLSPISEILSISLKWYATQMKKFMDLSSPAFFSSYWFKQSLGVKASNEEFLSPISEILSISLKWYATQMKKFMDLSSPAFFSSYWFKQSLGVKASNEEFLSPISEILSISLKWYATQMKKFMDLSSPAFFSSYWFKQSLGVKASNEEFLSPISEILSISLKWYATQMKKFMDLSSPAFFSSYWFKQSLGVKASNEEFLSPISEILSISLKWYATQMKKFMDLSSPAFFSSYWFKQSLGVKA
YOR043W	YOR043W_idr_2	1.02875	0.908089193945	FFDRPSSSFVSNAKGFFGLSSNNSISSNNEQDFFDRPSSSFVSNAKGFFGLSSNNSISSNNEQDFFDRPSSSFVSNAKGFFGLSSNNSISSNNEQDFFDRPSSSFVSNAKGFFGLSSNNSISSNNEQDFFDRPSSSFVSNAKGFFGLSSNNSISSNNEQDFFDRPSSSFVSNAKGFFGLSSNNSISSNNEQDFFDRPSSSFVSNAKGFFGLSSNNSISSNNEQDFFDRPSSSFVSNAKGFFGLSSNNSISSNNEQD
YOR083W	YOR083W_idr_3	0.854009	0.753841687356	LLSTPVRLKNGFGTPSPPSPPGITKSITKSRRRPSTTSLLLSTPVRLKNGFGTPSPPSPPGITKSITKSRRRPSTTSLLLSTPVRLKNGFGTPSPPSPPGITKSITKSRRRPSTTSLLLSTPVRLKNGFGTPSPPSPPGITKSITKSRRRPSTTSLLLSTPVRLKNGFGTPSPPSPPGITKSITKSRRRPSTTSLLLSTPVRLKNGFGTPSPPSPPGITKSITKSRRRPSTTSLLLSTPVRLKNGFGTPSPPSPPG
YOR129C	YOR129C_idr_5	0.842032	0.743269510228	ISKKGDSTNTSSTIASSSFAGASVPLSSNEISKKGDSTNTSSTIASSSFAGASVPLSSNEISKKGDSTNTSSTIASSSFAGASVPLSSNEISKKGDSTNTSSTIASSSFAGASVPLSSNEISKKGDSTNTSSTIASSSFAGASVPLSSNEISKKGDSTNTSSTIASSSFAGASVPLSSNEISKKGDSTNTSSTIASSSFAGASVPLSSNEISKKGDSTNTSSTIASSSFAGASVPLSSNEISKKGDSTNTSSTIAS
YOR178C	YOR178C_idr_10	0.835099	0.737149811759	LPILGSQHQSLYSGSSSYSSSSSSISSSLSFASSNNSSTNSSSASCSLPILGSQHQSLYSGSSSYSSSSSSISSSLSFASSNNSSTNSSSASCSLPILGSQHQSLYSGSSSYSSSSSSISSSLSFASSNNSSTNSSSASCSLPILGSQHQSLYSGSSSYSSSSSSISSSLSFASSNNSSTNSSSASCSLPILGSQHQSLYSGSSSYSSSSSSISSSLSFASSNNSSTNSSSASCSLPILGSQHQSLYSGSSSYSSS
YPL004C	YPL004C_idr_1	0.897244	0.792005752561	HRTYSLRNQRAPTAAELQAPPPPPSSTKSKFFGKASIASSFHRTYSLRNQRAPTAAELQAPPPPPSSTKSKFFGKASIASSFHRTYSLRNQRAPTAAELQAPPPPPSSTKSKFFGKASIASSFHRTYSLRNQRAPTAAELQAPPPPPSSTKSKFFGKASIASSFHRTYSLRNQRAPTAAELQAPPPPPSSTKSKFFGKASIASSFHRTYSLRNQRAPTAAELQAPPPPPSSTKSKFFGKASIASSFHRTYSLRNQR
YPL247C	YPL247C_idr_1	0.811142	0.71600335296	DPFHNGNKRSSISFGSSQRQPYNKNNYLSGTNGPSSAAQDQGRGPSPFGMSGNTTNGGNSKRDPFHNGNKRSSISFGSSQRQPYNKNNYLSGTNGPSSAAQDQGRGPSPFGMSGNTTNGGNSKRDPFHNGNKRSSISFGSSQRQPYNKNNYLSGTNGPSSAAQDQGRGPSPFGMSGNTTNGGNSKRDPFHNGNKRSSISFGSSQRQPYNKNNYLSGTNGPSSAAQDQGRGPSPFGMSGNTTNGGNSKRDPFHNGNK
