## Supplementary File 2 for "Discovering molecular features of intrinsically disordered regions by using evolution for contrastive learning": filter_15_idr_activations.txt

YBR041W	YBR041W_idr_1	1.2356	0.777809754132	SPIQVVVFALSRIFLLLFRLIKLIITPIQKSLGYLFGNSPIQVVVFALSRIFLLLFRLIKLIITPIQKSLGYLFGNSPIQVVVFALSRIFLLLFRLIKLIITPIQKSLGYLFGNSPIQVVVFALSRIFLLLFRLIKLIITPIQKSLGYLFGNSPIQVVVFALSRIFLLLFRLIKLIITPIQKSLGYLFGNSPIQVVVFALSRIFLLLFRLIKLIITPIQKSLGYLFGNSPIQVVVFALSRIFLLLFRLIKLIITPI
YDL052C	YDL052C_idr_1	1.58856	1.0	SVIGRFLYYLRSVLVVLALAGCGFYGVIASISVIGRFLYYLRSVLVVLALAGCGFYGVIASISVIGRFLYYLRSVLVVLALAGCGFYGVIASISVIGRFLYYLRSVLVVLALAGCGFYGVIASISVIGRFLYYLRSVLVVLALAGCGFYGVIASISVIGRFLYYLRSVLVVLALAGCGFYGVIASISVIGRFLYYLRSVLVVLALAGCGFYGVIASISVIGRFLYYLRSVLVVLALAGCGFYGVIASISVIGRFLY
YFL048C	YFL048C_idr_1	0.967954	0.609327239099	MMLITMKSTVLLSVFTVLATWAGLLEAHPLGDTSDAMMLITMKSTVLLSVFTVLATWAGLLEAHPLGDTSDAMMLITMKSTVLLSVFTVLATWAGLLEAHPLGDTSDAMMLITMKSTVLLSVFTVLATWAGLLEAHPLGDTSDAMMLITMKSTVLLSVFTVLATWAGLLEAHPLGDTSDAMMLITMKSTVLLSVFTVLATWAGLLEAHPLGDTSDAMMLITMKSTVLLSVFTVLATWAGLLEAHPLGDTSDAMMLI
YFR018C	YFR018C_idr_1	1.05442	0.663754775598	GMKYVLPLRLIGLAYLLVLFQVHRVTGWEGMKYVLPLRLIGLAYLLVLFQVHRVTGWEGMKYVLPLRLIGLAYLLVLFQVHRVTGWEGMKYVLPLRLIGLAYLLVLFQVHRVTGWEGMKYVLPLRLIGLAYLLVLFQVHRVTGWEGMKYVLPLRLIGLAYLLVLFQVHRVTGWEGMKYVLPLRLIGLAYLLVLFQVHRVTGWEGMKYVLPLRLIGLAYLLVLFQVHRVTGWEGMKYVLPLRLIGLAYLLVLFQVHR
YHR057C	YHR057C_idr_1	1.00001	0.629508625324	KFSGLWCWLLLFLSVNVIASDVGELIDQDDKFSGLWCWLLLFLSVNVIASDVGELIDQDDKFSGLWCWLLLFLSVNVIASDVGELIDQDDKFSGLWCWLLLFLSVNVIASDVGELIDQDDKFSGLWCWLLLFLSVNVIASDVGELIDQDDKFSGLWCWLLLFLSVNVIASDVGELIDQDDKFSGLWCWLLLFLSVNVIASDVGELIDQDDKFSGLWCWLLLFLSVNVIASDVGELIDQDDKFSGLWCWLLLFLSVN
YIL085C	YIL085C_idr_1	0.965296	0.607654358805	AIRLNPKVRRFLLDKCRQKRYGFLFLGCIFAILYCMGTWPAIRLNPKVRRFLLDKCRQKRYGFLFLGCIFAILYCMGTWPAIRLNPKVRRFLLDKCRQKRYGFLFLGCIFAILYCMGTWPAIRLNPKVRRFLLDKCRQKRYGFLFLGCIFAILYCMGTWPAIRLNPKVRRFLLDKCRQKRYGFLFLGCIFAILYCMGTWPAIRLNPKVRRFLLDKCRQKRYGFLFLGCIFAILYCMGTWPAIRLNPKVRRFLLDKC
YJL186W	YJL186W_idr_1	0.944126	0.594327823303	LIRLKKRKILQVIVSAVVLILFFCSVHNDVSSSWLYGKKLRLPVLTLIRLKKRKILQVIVSAVVLILFFCSVHNDVSSSWLYGKKLRLPVLTLIRLKKRKILQVIVSAVVLILFFCSVHNDVSSSWLYGKKLRLPVLTLIRLKKRKILQVIVSAVVLILFFCSVHNDVSSSWLYGKKLRLPVLTLIRLKKRKILQVIVSAVVLILFFCSVHNDVSSSWLYGKKLRLPVLTLIRLKKRKILQVIVSAVVLILFFCSV
YJR061W	YJR061W_idr_1	0.961769	0.605434120034	MLSLRRFSMYVLRSLRLHFKKIIITLLTIQLLFITIFMLSLRRFSMYVLRSLRLHFKKIIITLLTIQLLFITIFMLSLRRFSMYVLRSLRLHFKKIIITLLTIQLLFITIFMLSLRRFSMYVLRSLRLHFKKIIITLLTIQLLFITIFMLSLRRFSMYVLRSLRLHFKKIIITLLTIQLLFITIFMLSLRRFSMYVLRSLRLHFKKIIITLLTIQLLFITIFMLSLRRFSMYVLRSLRLHFKKIIITLLTIQLLFI
YKR061W	YKR061W_idr_1	1.21774	0.76656916922	QICKVFLTQVKKLLFVSLLFCLIAQTCWLALVPYQRQLSLDSYFFQICKVFLTQVKKLLFVSLLFCLIAQTCWLALVPYQRQLSLDSYFFQICKVFLTQVKKLLFVSLLFCLIAQTCWLALVPYQRQLSLDSYFFQICKVFLTQVKKLLFVSLLFCLIAQTCWLALVPYQRQLSLDSYFFQICKVFLTQVKKLLFVSLLFCLIAQTCWLALVPYQRQLSLDSYFFQICKVFLTQVKKLLFVSLLFCLIAQTCWLAL
YLR001C	YLR001C_idr_1	0.946502	0.595823266097	NMAIQTIKYIFWLLPILGLTQALLQNPGDDNMAIQTIKYIFWLLPILGLTQALLQNPGDDNMAIQTIKYIFWLLPILGLTQALLQNPGDDNMAIQTIKYIFWLLPILGLTQALLQNPGDDNMAIQTIKYIFWLLPILGLTQALLQNPGDDNMAIQTIKYIFWLLPILGLTQALLQNPGDDNMAIQTIKYIFWLLPILGLTQALLQNPGDDNMAIQTIKYIFWLLPILGLTQALLQNPGDDNMAIQTIKYIFWLLPI
YLR087C	YLR087C_idr_1	1.12751	0.709768457759	EAISQLRGVPLTHQKDFSWVFLVDWILTVVVCEAISQLRGVPLTHQKDFSWVFLVDWILTVVVCEAISQLRGVPLTHQKDFSWVFLVDWILTVVVCEAISQLRGVPLTHQKDFSWVFLVDWILTVVVCEAISQLRGVPLTHQKDFSWVFLVDWILTVVVCEAISQLRGVPLTHQKDFSWVFLVDWILTVVVCEAISQLRGVPLTHQKDFSWVFLVDWILTVVVCEAISQLRGVPLTHQKDFSWVFLVDWILTVVVC
YLR355C	YLR355C_idr_1	0.969396	0.610234913141	LRTQAARLICNSRVITAKRTFALATRAAAYSRPAARFVKLRTQAARLICNSRVITAKRTFALATRAAAYSRPAARFVKLRTQAARLICNSRVITAKRTFALATRAAAYSRPAARFVKLRTQAARLICNSRVITAKRTFALATRAAAYSRPAARFVKLRTQAARLICNSRVITAKRTFALATRAAAYSRPAARFVKLRTQAARLICNSRVITAKRTFALATRAAAYSRPAARFVKLRTQAARLICNSRVITAKRTFA
YLR425W	YLR425W_idr_5	0.978898	0.616216909445	YSNVCTHGQSSGFRKEIKLSEIINKSVGLWTEYWHLYSNVCTHGQSSGFRKEIKLSEIINKSVGLWTEYWHLYSNVCTHGQSSGFRKEIKLSEIINKSVGLWTEYWHLYSNVCTHGQSSGFRKEIKLSEIINKSVGLWTEYWHLYSNVCTHGQSSGFRKEIKLSEIINKSVGLWTEYWHLYSNVCTHGQSSGFRKEIKLSEIINKSVGLWTEYWHLYSNVCTHGQSSGFRKEIKLSEIINKSVGLWTEYWHLYSNV
YLR454W	YLR454W_idr_1	1.30438	0.821107280536	MFPINVLLYKWLIFAVTFLWSCKILLRKLMFPINVLLYKWLIFAVTFLWSCKILLRKLMFPINVLLYKWLIFAVTFLWSCKILLRKLMFPINVLLYKWLIFAVTFLWSCKILLRKLMFPINVLLYKWLIFAVTFLWSCKILLRKLMFPINVLLYKWLIFAVTFLWSCKILLRKLMFPINVLLYKWLIFAVTFLWSCKILLRKLMFPINVLLYKWLIFAVTFLWSCKILLRKLMFPINVLLYKWLIFAVTFLWSCKI
YML031W	YML031W_idr_3	1.01663	0.639971171753	IIQTVVISLLALPHSPLWELALAFIPNILALNIIQTVVISLLALPHSPLWELALAFIPNILALNIIQTVVISLLALPHSPLWELALAFIPNILALNIIQTVVISLLALPHSPLWELALAFIPNILALNIIQTVVISLLALPHSPLWELALAFIPNILALNIIQTVVISLLALPHSPLWELALAFIPNILALNIIQTVVISLLALPHSPLWELALAFIPNILALNIIQTVVISLLALPHSPLWELALAFIPNILALN
YML104C	YML104C_idr_1	1.27551	0.802931662212	PKFPQFRLILVLFYLISMIQWSVITFSLGFFLNPKFPQFRLILVLFYLISMIQWSVITFSLGFFLNPKFPQFRLILVLFYLISMIQWSVITFSLGFFLNPKFPQFRLILVLFYLISMIQWSVITFSLGFFLNPKFPQFRLILVLFYLISMIQWSVITFSLGFFLNPKFPQFRLILVLFYLISMIQWSVITFSLGFFLNPKFPQFRLILVLFYLISMIQWSVITFSLGFFLNPKFPQFRLILVLFYLISMIQWSVIT
YOR079C	YOR079C_idr_2	1.06039	0.667518071497	SRKQTVYTHDAVKFQSWKDIINHPRQIWMNLSRKQTVYTHDAVKFQSWKDIINHPRQIWMNLSRKQTVYTHDAVKFQSWKDIINHPRQIWMNLSRKQTVYTHDAVKFQSWKDIINHPRQIWMNLSRKQTVYTHDAVKFQSWKDIINHPRQIWMNLSRKQTVYTHDAVKFQSWKDIINHPRQIWMNLSRKQTVYTHDAVKFQSWKDIINHPRQIWMNLSRKQTVYTHDAVKFQSWKDIINHPRQIWMNLSRKQTVYT
YPL050C	YPL050C_idr_1	0.944857	0.594787870074	SLSLVSYRLRKNPWVNIFLPVLAIFLIYIIFFQRDQSLSLVSYRLRKNPWVNIFLPVLAIFLIYIIFFQRDQSLSLVSYRLRKNPWVNIFLPVLAIFLIYIIFFQRDQSLSLVSYRLRKNPWVNIFLPVLAIFLIYIIFFQRDQSLSLVSYRLRKNPWVNIFLPVLAIFLIYIIFFQRDQSLSLVSYRLRKNPWVNIFLPVLAIFLIYIIFFQRDQSLSLVSYRLRKNPWVNIFLPVLAIFLIYIIFFQRDQSLSL
YPL232W	YPL232W_idr_4	1.08022	0.679998204988	RKARKNKIRCWLIVFAIIVVVVVVVVVPAVVKTRRKARKNKIRCWLIVFAIIVVVVVVVVVPAVVKTRRKARKNKIRCWLIVFAIIVVVVVVVVVPAVVKTRRKARKNKIRCWLIVFAIIVVVVVVVVVPAVVKTRRKARKNKIRCWLIVFAIIVVVVVVVVVPAVVKTRRKARKNKIRCWLIVFAIIVVVVVVVVVPAVVKTRRKARKNKIRCWLIVFAIIVVVVVVVVVPAVVKTRRKARKNKIRCWLIVFAII
YPR117W	YPR117W_idr_1	0.991945	0.624429913088	SMLPWSQIRDVSKLLLGFMLFIISIQKIASMLPWSQIRDVSKLLLGFMLFIISIQKIASMLPWSQIRDVSKLLLGFMLFIISIQKIASMLPWSQIRDVSKLLLGFMLFIISIQKIASMLPWSQIRDVSKLLLGFMLFIISIQKIASMLPWSQIRDVSKLLLGFMLFIISIQKIASMLPWSQIRDVSKLLLGFMLFIISIQKIASMLPWSQIRDVSKLLLGFMLFIISIQKIASMLPWSQIRDVSKLLLGFMLFIIS
