## Supplementary File 2 for "Discovering molecular features of intrinsically disordered regions by using evolution for contrastive learning": filter_16_idr_activations.txt

YCL043C	YCL043C_idr_2	0.968186	0.715678168439	KALYEEAQEKAAEEADADAELADEEDAIHDELKALYEEAQEKAAEEADADAELADEEDAIHDELKALYEEAQEKAAEEADADAELADEEDAIHDELKALYEEAQEKAAEEADADAELADEEDAIHDELKALYEEAQEKAAEEADADAELADEEDAIHDELKALYEEAQEKAAEEADADAELADEEDAIHDELKALYEEAQEKAAEEADADAELADEEDAIHDELKALYEEAQEKAAEEADADAELADEEDAIHDEL
YGL227W	YGL227W_idr_9	0.998559	0.738129707254	LENDRNDDDDDDDDDDDDDDDDDDDDDESDLESLEGEVDTDTDDNNEGLENDRNDDDDDDDDDDDDDDDDDDDDDESDLESLEGEVDTDTDDNNEGLENDRNDDDDDDDDDDDDDDDDDDDDDESDLESLEGEVDTDTDDNNEGLENDRNDDDDDDDDDDDDDDDDDDDDDESDLESLEGEVDTDTDDNNEGLENDRNDDDDDDDDDDDDDDDDDDDDDESDLESLEGEVDTDTDDNNEGLENDRNDDDDDDDDDD
YGR214W	YGR214W_idr_2	0.93573	0.691686708566	EVEQQVAEEATTEEAGEEEAKEEVTEEQAEATEWAEENADNVEWEVEQQVAEEATTEEAGEEEAKEEVTEEQAEATEWAEENADNVEWEVEQQVAEEATTEEAGEEEAKEEVTEEQAEATEWAEENADNVEWEVEQQVAEEATTEEAGEEEAKEEVTEEQAEATEWAEENADNVEWEVEQQVAEEATTEEAGEEEAKEEVTEEQAEATEWAEENADNVEWEVEQQVAEEATTEEAGEEEAKEEVTEEQAEATEWAE
YHR131C	YHR131C_idr_5	1.04807	0.774727582761	TTKDAEDHGEDDGDGDDGEDDDDDDDDDDDDDDDEDDDDDDDDDDDDDDDDDDGQITATTKDAEDHGEDDGDGDDGEDDDDDDDDDDDDDDDEDDDDDDDDDDDDDDDDDDGQITATTKDAEDHGEDDGDGDDGEDDDDDDDDDDDDDDDEDDDDDDDDDDDDDDDDDDGQITATTKDAEDHGEDDGDGDDGEDDDDDDDDDDDDDDDEDDDDDDDDDDDDDDDDDDGQITATTKDAEDHGEDDGDGDDGEDDDDD
YJL149W	YJL149W_idr_5	1.06899	0.790191031985	SEPEMIIIDDDDDDDEINAAIPPSSDDTAATISSEPEMIIIDDDDDDDEINAAIPPSSDDTAATISSEPEMIIIDDDDDDDEINAAIPPSSDDTAATISSEPEMIIIDDDDDDDEINAAIPPSSDDTAATISSEPEMIIIDDDDDDDEINAAIPPSSDDTAATISSEPEMIIIDDDDDDDEINAAIPPSSDDTAATISSEPEMIIIDDDDDDDEINAAIPPSSDDTAATISSEPEMIIIDDDDDDDEINAAIPPSS
YKL125W	YKL125W_idr_2	1.15025	0.850257073543	LDELDDDVDDDDLEEVDLEDDDDLDDDSGDDDDENCGNSNEELRSGAADGSQSDSEDMDIIEGMDGTEEYNVELTLDELDDDVDDDDLEEVDLEDDDDLDDDSGDDDDENCGNSNEELRSGAADGSQSDSEDMDIIEGMDGTEEYNVELTLDELDDDVDDDDLEEVDLEDDDDLDDDSGDDDDENCGNSNEELRSGAADGSQSDSEDMDIIEGMDGTEEYNVELTLDELDDDVDDDDLEEVDLEDDDDLDDDSGDD
YKL143W	YKL143W_idr_4	0.963744	0.712394419292	VEDISKKTQLQGDNYGEEEKEDDIFAQLLGSGEAKDEDEFEDEFDEWDIDNVENFEDENYVKEMAQFDNIENLEDLEVEDISKKTQLQGDNYGEEEKEDDIFAQLLGSGEAKDEDEFEDEFDEWDIDNVENFEDENYVKEMAQFDNIENLEDLEVEDISKKTQLQGDNYGEEEKEDDIFAQLLGSGEAKDEDEFEDEFDEWDIDNVENFEDENYVKEMAQFDNIENLEDLEVEDISKKTQLQGDNYGEEEKEDDIF
YKR048C	YKR048C_idr_6	0.927326	0.685474549556	FEFEEDEEEADEDEDEEEDDDHGLEDDDGESAEEQDDFAGRPEQAPEFEFEEDEEEADEDEDEEEDDDHGLEDDDGESAEEQDDFAGRPEQAPEFEFEEDEEEADEDEDEEEDDDHGLEDDDGESAEEQDDFAGRPEQAPEFEFEEDEEEADEDEDEEEDDDHGLEDDDGESAEEQDDFAGRPEQAPEFEFEEDEEEADEDEDEEEDDDHGLEDDDGESAEEQDDFAGRPEQAPEFEFEEDEEEADEDEDEEEDDD
YKR072C	YKR072C_idr_5	1.02802	0.759905198211	EEEDDDEDEEEDDDEEEDTEDKNENNNDDDDDDDDDDDDDDDDDDDDDDDDEDEDEAETPGIIDKHQEEEDDDEDEEEDDDEEEDTEDKNENNNDDDDDDDDDDDDDDDDDDDDDDDDEDEDEAETPGIIDKHQEEEDDDEDEEEDDDEEEDTEDKNENNNDDDDDDDDDDDDDDDDDDDDDDDDEDEDEAETPGIIDKHQEEEDDDEDEEEDDDEEEDTEDKNENNNDDDDDDDDDDDDDDDDDDDDDDDDEDED
YLR009W	YLR009W_idr_2	1.01595	0.750982018554	AKEQERAESVSEQEESEEEEEDMEIDSDEEEEEQLEKQKILAKEQERAESVSEQEESEEEEEDMEIDSDEEEEEQLEKQKILAKEQERAESVSEQEESEEEEEDMEIDSDEEEEEQLEKQKILAKEQERAESVSEQEESEEEEEDMEIDSDEEEEEQLEKQKILAKEQERAESVSEQEESEEEEEDMEIDSDEEEEEQLEKQKILAKEQERAESVSEQEESEEEEEDMEIDSDEEEEEQLEKQKILAKEQERAESV
YLR287C	YLR287C_idr_3	0.966179	0.714193938498	EEPDFSANSDDIFLDFEDSESESDSQKEEFDQEEPDFSANSDDIFLDFEDSESESDSQKEEFDQEEPDFSANSDDIFLDFEDSESESDSQKEEFDQEEPDFSANSDDIFLDFEDSESESDSQKEEFDQEEPDFSANSDDIFLDFEDSESESDSQKEEFDQEEPDFSANSDDIFLDFEDSESESDSQKEEFDQEEPDFSANSDDIFLDFEDSESESDSQKEEFDQEEPDFSANSDDIFLDFEDSESESDSQKEEFDQ
YMR229C	YMR229C_idr_16	1.08592	0.802703733217	LEDLDEDMDSDTDAADEKKSKVEDAEYESSDDEDEKLDKSLEDLDEDMDSDTDAADEKKSKVEDAEYESSDDEDEKLDKSLEDLDEDMDSDTDAADEKKSKVEDAEYESSDDEDEKLDKSLEDLDEDMDSDTDAADEKKSKVEDAEYESSDDEDEKLDKSLEDLDEDMDSDTDAADEKKSKVEDAEYESSDDEDEKLDKSLEDLDEDMDSDTDAADEKKSKVEDAEYESSDDEDEKLDKSLEDLDEDMDSDTDAAD
YMR235C	YMR235C_idr_3	0.93842	0.693675198657	DFEEVDSEDEEGEDEEDEDEDEKLEEIETERLEKELLEVQVDDLAERLAETEIKDFEEVDSEDEEGEDEEDEDEDEKLEEIETERLEKELLEVQVDDLAERLAETEIKDFEEVDSEDEEGEDEEDEDEDEKLEEIETERLEKELLEVQVDDLAERLAETEIKDFEEVDSEDEEGEDEEDEDEDEKLEEIETERLEKELLEVQVDDLAERLAETEIKDFEEVDSEDEEGEDEEDEDEDEKLEEIETERLEKELLEVQ
YNL207W	YNL207W_idr_3	0.920858	0.680693396699	NAVYNSDDDMSNDEAEEENGEGDYSEEDEYYDSELDNESSEDDSEDAQEEENERIIEALSSNAVYNSDDDMSNDEAEEENGEGDYSEEDEYYDSELDNESSEDDSEDAQEEENERIIEALSSNAVYNSDDDMSNDEAEEENGEGDYSEEDEYYDSELDNESSEDDSEDAQEEENERIIEALSSNAVYNSDDDMSNDEAEEENGEGDYSEEDEYYDSELDNESSEDDSEDAQEEENERIIEALSSNAVYNSDDDMSN
YNL224C	YNL224C_idr_13	0.913273	0.675086658285	IPKIEPAEPTYSDIPISDSSDEGDSYEGDSYEDDEDMASSVVHSDIEEGLDDLIAYTLIPKIEPAEPTYSDIPISDSSDEGDSYEGDSYEDDEDMASSVVHSDIEEGLDDLIAYTLIPKIEPAEPTYSDIPISDSSDEGDSYEGDSYEDDEDMASSVVHSDIEEGLDDLIAYTLIPKIEPAEPTYSDIPISDSSDEGDSYEGDSYEDDEDMASSVVHSDIEEGLDDLIAYTLIPKIEPAEPTYSDIPISDSSDEGD
YOL082W	YOL082W_idr_6	0.911614	0.673860396293	PELDDSSIISTSISLSYDGDDNEKALTWEELPELDDSSIISTSISLSYDGDDNEKALTWEELPELDDSSIISTSISLSYDGDDNEKALTWEELPELDDSSIISTSISLSYDGDDNEKALTWEELPELDDSSIISTSISLSYDGDDNEKALTWEELPELDDSSIISTSISLSYDGDDNEKALTWEELPELDDSSIISTSISLSYDGDDNEKALTWEELPELDDSSIISTSISLSYDGDDNEKALTWEELPELDDSSI
YOR054C	YOR054C_idr_4	1.35282	1.0	DDDDDDDDDDDDDDDDDDDDDDDDDDDDDDDDDDDDDDDDDDDDEDDEDEDEDDEGKKKEDKGGLQRSDDDDDDDDDDDDDDDDDDDDDDDDDDDDDDDDDDDDDDDDDDDDEDDEDEDEDDEGKKKEDKGGLQRSDDDDDDDDDDDDDDDDDDDDDDDDDDDDDDDDDDDDDDDDDDDDEDDEDEDEDDEGKKKEDKGGLQRSDDDDDDDDDDDDDDDDDDDDDDDDDDDDDDDDDDDDDDDDDDDDEDDEDEDE
YOR206W	YOR206W_idr_9	0.914827	0.676235023209	LMRESMEEQDKERETEEAKLLNSLESDDDNEDVEMSDALMRESMEEQDKERETEEAKLLNSLESDDDNEDVEMSDALMRESMEEQDKERETEEAKLLNSLESDDDNEDVEMSDALMRESMEEQDKERETEEAKLLNSLESDDDNEDVEMSDALMRESMEEQDKERETEEAKLLNSLESDDDNEDVEMSDALMRESMEEQDKERETEEAKLLNSLESDDDNEDVEMSDALMRESMEEQDKERETEEAKLLNSLESDD
YOR254C	YOR254C_idr_6	0.926166	0.684616712499	QVEVYSEEDDEYSTDDDETESDDESDASDYTDIDTDTEAEDDESPEQVEVYSEEDDEYSTDDDETESDDESDASDYTDIDTDTEAEDDESPEQVEVYSEEDDEYSTDDDETESDDESDASDYTDIDTDTEAEDDESPEQVEVYSEEDDEYSTDDDETESDDESDASDYTDIDTDTEAEDDESPEQVEVYSEEDDEYSTDDDETESDDESDASDYTDIDTDTEAEDDESPEQVEVYSEEDDEYSTDDDETESDDESD
YPL106C	YPL106C_idr_2	0.903002	0.667493985227	DIEVEEPIPLPEDAPEDAEQEFKKVTKTVKKDIEVEEPIPLPEDAPEDAEQEFKKVTKTVKKDIEVEEPIPLPEDAPEDAEQEFKKVTKTVKKDIEVEEPIPLPEDAPEDAEQEFKKVTKTVKKDIEVEEPIPLPEDAPEDAEQEFKKVTKTVKKDIEVEEPIPLPEDAPEDAEQEFKKVTKTVKKDIEVEEPIPLPEDAPEDAEQEFKKVTKTVKKDIEVEEPIPLPEDAPEDAEQEFKKVTKTVKKDIEVEEPI
