## Supplementary File 2 for "Discovering molecular features of intrinsically disordered regions by using evolution for contrastive learning": filter_17_idr_activations.txt

YBL014C	YBL014C_idr_2	0.56934	0.704126535937	NSEPNKQETPIIVDHPEWASLFNNADEREKESIGALVSQIKLKERERISRVQNLNSEPNKQETPIIVDHPEWASLFNNADEREKESIGALVSQIKLKERERISRVQNLNSEPNKQETPIIVDHPEWASLFNNADEREKESIGALVSQIKLKERERISRVQNLNSEPNKQETPIIVDHPEWASLFNNADEREKESIGALVSQIKLKERERISRVQNLNSEPNKQETPIIVDHPEWASLFNNADEREKESIGALVSQI
YBL088C	YBL088C_idr_21	0.608878	0.753024842721	AIFGNIVQDDIYENTELLDASDCGVDDVVLAIFGNIVQDDIYENTELLDASDCGVDDVVLAIFGNIVQDDIYENTELLDASDCGVDDVVLAIFGNIVQDDIYENTELLDASDCGVDDVVLAIFGNIVQDDIYENTELLDASDCGVDDVVLAIFGNIVQDDIYENTELLDASDCGVDDVVLAIFGNIVQDDIYENTELLDASDCGVDDVVLAIFGNIVQDDIYENTELLDASDCGVDDVVLAIFGNIVQDDIYENTE
YBR028C	YBR028C_idr_1	0.56677	0.700947627776	IFSLDEELHRVSLDDKKNDIKVDYSSAIYNDINHEQGSSIFSLDEELHRVSLDDKKNDIKVDYSSAIYNDINHEQGSSIFSLDEELHRVSLDDKKNDIKVDYSSAIYNDINHEQGSSIFSLDEELHRVSLDDKKNDIKVDYSSAIYNDINHEQGSSIFSLDEELHRVSLDDKKNDIKVDYSSAIYNDINHEQGSSIFSLDEELHRVSLDDKKNDIKVDYSSAIYNDINHEQGSSIFSLDEELHRVSLDDKKNDIKV
YBR247C	YBR247C_idr_5	0.644073	0.796551720579	DEIEGEELAESERNKQFEARFTTMSYDDEDEDEDEDEEAFGEDISDFEPEGDYDEIEGEELAESERNKQFEARFTTMSYDDEDEDEDEDEEAFGEDISDFEPEGDYDEIEGEELAESERNKQFEARFTTMSYDDEDEDEDEDEEAFGEDISDFEPEGDYDEIEGEELAESERNKQFEARFTTMSYDDEDEDEDEDEEAFGEDISDFEPEGDYDEIEGEELAESERNKQFEARFTTMSYDDEDEDEDEDEEAFGEDI
YDR005C	YDR005C_idr_4	0.591527	0.731565664607	STGEVEDALAKKPQGKLIIDDGSNEYEGEYDFTYDENVIDDKSDQEESLQSTGEVEDALAKKPQGKLIIDDGSNEYEGEYDFTYDENVIDDKSDQEESLQSTGEVEDALAKKPQGKLIIDDGSNEYEGEYDFTYDENVIDDKSDQEESLQSTGEVEDALAKKPQGKLIIDDGSNEYEGEYDFTYDENVIDDKSDQEESLQSTGEVEDALAKKPQGKLIIDDGSNEYEGEYDFTYDENVIDDKSDQEESLQSTGEVE
YDR028C	YDR028C_idr_2	0.584529	0.722910725196	GLLDEYIDPTKKLLGRSDDLYDNDNEYYDNSSNNSSSNSSDDDYDDGYQEHSTSVSPPPADNDSYLIPQDDNDVVVEPGLLDEYIDPTKKLLGRSDDLYDNDNEYYDNSSNNSSSNSSDDDYDDGYQEHSTSVSPPPADNDSYLIPQDDNDVVVEPGLLDEYIDPTKKLLGRSDDLYDNDNEYYDNSSNNSSSNSSDDDYDDGYQEHSTSVSPPPADNDSYLIPQDDNDVVVEPGLLDEYIDPTKKLLGRSDDLYD
YDR040C	YDR040C_idr_4	0.593816	0.734396488075	SLIPRFSPYEYSHNEDGDVGILQNFKDRLYEKDLPESLIPRFSPYEYSHNEDGDVGILQNFKDRLYEKDLPESLIPRFSPYEYSHNEDGDVGILQNFKDRLYEKDLPESLIPRFSPYEYSHNEDGDVGILQNFKDRLYEKDLPESLIPRFSPYEYSHNEDGDVGILQNFKDRLYEKDLPESLIPRFSPYEYSHNEDGDVGILQNFKDRLYEKDLPESLIPRFSPYEYSHNEDGDVGILQNFKDRLYEKDLPESLIP
YER024W	YER024W_idr_8	0.575793	0.712107125755	AGDPQFSLWPNVTQMDPETKKLMTATISADGGGPSEIAGDPQFSLWPNVTQMDPETKKLMTATISADGGGPSEIAGDPQFSLWPNVTQMDPETKKLMTATISADGGGPSEIAGDPQFSLWPNVTQMDPETKKLMTATISADGGGPSEIAGDPQFSLWPNVTQMDPETKKLMTATISADGGGPSEIAGDPQFSLWPNVTQMDPETKKLMTATISADGGGPSEIAGDPQFSLWPNVTQMDPETKKLMTATISADGGGP
YER171W	YER171W_idr_2	0.578616	0.715597850573	DPKDQEGVSVWSYEDLIKHQNSRKDQGGFIENENKEGEQDEDEDEDIEMQDPKDQEGVSVWSYEDLIKHQNSRKDQGGFIENENKEGEQDEDEDEDIEMQDPKDQEGVSVWSYEDLIKHQNSRKDQGGFIENENKEGEQDEDEDEDIEMQDPKDQEGVSVWSYEDLIKHQNSRKDQGGFIENENKEGEQDEDEDEDIEMQDPKDQEGVSVWSYEDLIKHQNSRKDQGGFIENENKEGEQDEDEDEDIEMQDPKDQE
YFL023W	YFL023W_idr_15	0.808577	1.0	IETDEINYDYDAFENSNFKVNDNYEEDDEDEDEEEYLNHIETDEINYDYDAFENSNFKVNDNYEEDDEDEDEEEYLNHIETDEINYDYDAFENSNFKVNDNYEEDDEDEDEEEYLNHIETDEINYDYDAFENSNFKVNDNYEEDDEDEDEEEYLNHIETDEINYDYDAFENSNFKVNDNYEEDDEDEDEEEYLNHIETDEINYDYDAFENSNFKVNDNYEEDDEDEDEEEYLNHIETDEINYDYDAFENSNFKVND
YFR039C	YFR039C_idr_2	0.658962	0.814965563057	EDYEDDENENEDEDEDEDEDDVGIEDENKEYEFDGVQDEDYEDDENENEDEDEDEDEDDVGIEDENKEYEFDGVQDEDYEDDENENEDEDEDEDEDDVGIEDENKEYEFDGVQDEDYEDDENENEDEDEDEDEDDVGIEDENKEYEFDGVQDEDYEDDENENEDEDEDEDEDDVGIEDENKEYEFDGVQDEDYEDDENENEDEDEDEDEDDVGIEDENKEYEFDGVQDEDYEDDENENEDEDEDEDEDDVGIEDEN
YGR081C	YGR081C_idr_1	0.590498	0.730293703279	VAKKRNTLRSKVSARNSQNFGPDVANNGILDESYDIVAKKRNTLRSKVSARNSQNFGPDVANNGILDESYDIVAKKRNTLRSKVSARNSQNFGPDVANNGILDESYDIVAKKRNTLRSKVSARNSQNFGPDVANNGILDESYDIVAKKRNTLRSKVSARNSQNFGPDVANNGILDESYDIVAKKRNTLRSKVSARNSQNFGPDVANNGILDESYDIVAKKRNTLRSKVSARNSQNFGPDVANNGILDESYDIVAKK
YGR116W	YGR116W_idr_1	0.567515	0.701869587806	EETGDSKLVPRDEEEIVNDNDETKAPSEEEEGEDVFDSSEEDEDIDEDEDEETGDSKLVPRDEEEIVNDNDETKAPSEEEEGEDVFDSSEEDEDIDEDEDEETGDSKLVPRDEEEIVNDNDETKAPSEEEEGEDVFDSSEEDEDIDEDEDEETGDSKLVPRDEEEIVNDNDETKAPSEEEEGEDVFDSSEEDEDIDEDEDEETGDSKLVPRDEEEIVNDNDETKAPSEEEEGEDVFDSSEEDEDIDEDEDEETGDS
YGR258C	YGR258C_idr_3	0.617051	0.763132051627	PSSGSSVQIFKPQDEWDLPDIPGFKYDKEDARVNSNKTFEKLMNSINGDGLEDIDLDPSSGSSVQIFKPQDEWDLPDIPGFKYDKEDARVNSNKTFEKLMNSINGDGLEDIDLDPSSGSSVQIFKPQDEWDLPDIPGFKYDKEDARVNSNKTFEKLMNSINGDGLEDIDLDPSSGSSVQIFKPQDEWDLPDIPGFKYDKEDARVNSNKTFEKLMNSINGDGLEDIDLDPSSGSSVQIFKPQDEWDLPDIPGFKYDK
YHR057C	YHR057C_idr_1	0.618928	0.765454311709	KFSGLWCWLLLFLSVNVIASDVGELIDQDDKFSGLWCWLLLFLSVNVIASDVGELIDQDDKFSGLWCWLLLFLSVNVIASDVGELIDQDDKFSGLWCWLLLFLSVNVIASDVGELIDQDDKFSGLWCWLLLFLSVNVIASDVGELIDQDDKFSGLWCWLLLFLSVNVIASDVGELIDQDDKFSGLWCWLLLFLSVNVIASDVGELIDQDDKFSGLWCWLLLFLSVNVIASDVGELIDQDDKFSGLWCWLLLFLSVN
YHR082C	YHR082C_idr_2	0.595987	0.737081354809	DDGQYDGPQDDENDCDSSDCDDDEDTKVDTDDGQYDGPQDDENDCDSSDCDDDEDTKVDTDDGQYDGPQDDENDCDSSDCDDDEDTKVDTDDGQYDGPQDDENDCDSSDCDDDEDTKVDTDDGQYDGPQDDENDCDSSDCDDDEDTKVDTDDGQYDGPQDDENDCDSSDCDDDEDTKVDTDDGQYDGPQDDENDCDSSDCDDDEDTKVDTDDGQYDGPQDDENDCDSSDCDDDEDTKVDTDDGQYDGPQDDENDCD
YHR204W	YHR204W_idr_3	0.607509	0.751331892047	GFAKSIFHKGPPDEEATDPIIDYTIDTELPGGFAKSIFHKGPPDEEATDPIIDYTIDTELPGGFAKSIFHKGPPDEEATDPIIDYTIDTELPGGFAKSIFHKGPPDEEATDPIIDYTIDTELPGGFAKSIFHKGPPDEEATDPIIDYTIDTELPGGFAKSIFHKGPPDEEATDPIIDYTIDTELPGGFAKSIFHKGPPDEEATDPIIDYTIDTELPGGFAKSIFHKGPPDEEATDPIIDYTIDTELPGGFAKSIFH
YIL110W	YIL110W_idr_1	0.675546	0.835475874974	DFDDDELVAQPETFVESSKENENTTAYINPLDSDFLSQADFDDDELVAQPETFVESSKENENTTAYINPLDSDFLSQADFDDDELVAQPETFVESSKENENTTAYINPLDSDFLSQADFDDDELVAQPETFVESSKENENTTAYINPLDSDFLSQADFDDDELVAQPETFVESSKENENTTAYINPLDSDFLSQADFDDDELVAQPETFVESSKENENTTAYINPLDSDFLSQADFDDDELVAQPETFVESSKENE
YJL019W	YJL019W_idr_4	0.679701	0.840613920557	DDDDPYIEDNGQETDGYSDEDYTDEADKSFIEDSDSDSYDLESNSDFEENLESSDDDDPYIEDNGQETDGYSDEDYTDEADKSFIEDSDSDSYDLESNSDFEENLESSDDDDPYIEDNGQETDGYSDEDYTDEADKSFIEDSDSDSYDLESNSDFEENLESSDDDDPYIEDNGQETDGYSDEDYTDEADKSFIEDSDSDSYDLESNSDFEENLESSDDDDPYIEDNGQETDGYSDEDYTDEADKSFIEDSDSDSYD
YJL065C	YJL065C_idr_2	0.568125	0.702623034154	YTTSVMPPNEVYSAYVVNDTAPKPNIVEIDLDNDEDDDEDVTDQEYTTSVMPPNEVYSAYVVNDTAPKPNIVEIDLDNDEDDDEDVTDQEYTTSVMPPNEVYSAYVVNDTAPKPNIVEIDLDNDEDDDEDVTDQEYTTSVMPPNEVYSAYVVNDTAPKPNIVEIDLDNDEDDDEDVTDQEYTTSVMPPNEVYSAYVVNDTAPKPNIVEIDLDNDEDDDEDVTDQEYTTSVMPPNEVYSAYVVNDTAPKPNIVEIDL
YJL139C	YJL139C_idr_1	0.643687	0.796074265145	AKGGSLYIVGIFLPIWTFMIYIFGKELFLIRKYQKIDSTYTAKGGSLYIVGIFLPIWTFMIYIFGKELFLIRKYQKIDSTYTAKGGSLYIVGIFLPIWTFMIYIFGKELFLIRKYQKIDSTYTAKGGSLYIVGIFLPIWTFMIYIFGKELFLIRKYQKIDSTYTAKGGSLYIVGIFLPIWTFMIYIFGKELFLIRKYQKIDSTYTAKGGSLYIVGIFLPIWTFMIYIFGKELFLIRKYQKIDSTYTAKGGSLYIVG
YJL207C	YJL207C_idr_7	0.717802	0.887735609551	NLSMSSAYKYDESISGSWPSKDYNWYNIFEVNLSMSSAYKYDESISGSWPSKDYNWYNIFEVNLSMSSAYKYDESISGSWPSKDYNWYNIFEVNLSMSSAYKYDESISGSWPSKDYNWYNIFEVNLSMSSAYKYDESISGSWPSKDYNWYNIFEVNLSMSSAYKYDESISGSWPSKDYNWYNIFEVNLSMSSAYKYDESISGSWPSKDYNWYNIFEVNLSMSSAYKYDESISGSWPSKDYNWYNIFEVNLSMSSAY
YJR033C	YJR033C_idr_2	0.633088	0.782966392209	NLDSNLGMDPLKYFIAKDRDYPVESFPDPYPCFNLDSNLGMDPLKYFIAKDRDYPVESFPDPYPCFNLDSNLGMDPLKYFIAKDRDYPVESFPDPYPCFNLDSNLGMDPLKYFIAKDRDYPVESFPDPYPCFNLDSNLGMDPLKYFIAKDRDYPVESFPDPYPCFNLDSNLGMDPLKYFIAKDRDYPVESFPDPYPCFNLDSNLGMDPLKYFIAKDRDYPVESFPDPYPCFNLDSNLGMDPLKYFIAKDRDYPVES
YKL010C	YKL010C_idr_11	0.613282	0.758471682625	NFSIVDCGLHDGGGVSSLAKEIKIKLVYDGDNFSIVDCGLHDGGGVSSLAKEIKIKLVYDGDNFSIVDCGLHDGGGVSSLAKEIKIKLVYDGDNFSIVDCGLHDGGGVSSLAKEIKIKLVYDGDNFSIVDCGLHDGGGVSSLAKEIKIKLVYDGDNFSIVDCGLHDGGGVSSLAKEIKIKLVYDGDNFSIVDCGLHDGGGVSSLAKEIKIKLVYDGDNFSIVDCGLHDGGGVSSLAKEIKIKLVYDGDNFSIVDCG
YLL040C	YLL040C_idr_59	0.582022	0.719810987505	GSPWIMDSRDYKYDEEIQLPDVSELKTAGDIYGSPWIMDSRDYKYDEEIQLPDVSELKTAGDIYGSPWIMDSRDYKYDEEIQLPDVSELKTAGDIYGSPWIMDSRDYKYDEEIQLPDVSELKTAGDIYGSPWIMDSRDYKYDEEIQLPDVSELKTAGDIYGSPWIMDSRDYKYDEEIQLPDVSELKTAGDIYGSPWIMDSRDYKYDEEIQLPDVSELKTAGDIYGSPWIMDSRDYKYDEEIQLPDVSELKTAGDIY
YLR032W	YLR032W_idr_13	0.569338	0.704124029609	DSDVVDKKLFDIENTAVSDNLPSTWQDNKKDSDVVDKKLFDIENTAVSDNLPSTWQDNKKDSDVVDKKLFDIENTAVSDNLPSTWQDNKKDSDVVDKKLFDIENTAVSDNLPSTWQDNKKDSDVVDKKLFDIENTAVSDNLPSTWQDNKKDSDVVDKKLFDIENTAVSDNLPSTWQDNKKDSDVVDKKLFDIENTAVSDNLPSTWQDNKKDSDVVDKKLFDIENTAVSDNLPSTWQDNKKDSDVVDKKLFDIENTA
YLR215C	YLR215C_idr_3	0.60451	0.747622674423	NSRSVYTEEIIRNEDNDYSDWEDDEDTATEFVQNSRSVYTEEIIRNEDNDYSDWEDDEDTATEFVQNSRSVYTEEIIRNEDNDYSDWEDDEDTATEFVQNSRSVYTEEIIRNEDNDYSDWEDDEDTATEFVQNSRSVYTEEIIRNEDNDYSDWEDDEDTATEFVQNSRSVYTEEIIRNEDNDYSDWEDDEDTATEFVQNSRSVYTEEIIRNEDNDYSDWEDDEDTATEFVQNSRSVYTEEIIRNEDNDYSDWEDDE
YLR454W	YLR454W_idr_1	0.587681	0.726808949418	MFPINVLLYKWLIFAVTFLWSCKILLRKLMFPINVLLYKWLIFAVTFLWSCKILLRKLMFPINVLLYKWLIFAVTFLWSCKILLRKLMFPINVLLYKWLIFAVTFLWSCKILLRKLMFPINVLLYKWLIFAVTFLWSCKILLRKLMFPINVLLYKWLIFAVTFLWSCKILLRKLMFPINVLLYKWLIFAVTFLWSCKILLRKLMFPINVLLYKWLIFAVTFLWSCKILLRKLMFPINVLLYKWLIFAVTFLWSCKI
YMR260C	YMR260C_idr_2	0.591504	0.731536768123	FGFESDEDVNFEFGNADEDDEEGEDEELDIDDIFGFESDEDVNFEFGNADEDDEEGEDEELDIDDIFGFESDEDVNFEFGNADEDDEEGEDEELDIDDIFGFESDEDVNFEFGNADEDDEEGEDEELDIDDIFGFESDEDVNFEFGNADEDDEEGEDEELDIDDIFGFESDEDVNFEFGNADEDDEEGEDEELDIDDIFGFESDEDVNFEFGNADEDDEEGEDEELDIDDIFGFESDEDVNFEFGNADEDDEEGED
YNL099C	YNL099C_idr_4	0.576497	0.712977263774	VSVPEEEVEDEDEEEDDDDDHIYINEETESGREKVLVSVSVPEEEVEDEDEEEDDDDDHIYINEETESGREKVLVSVSVPEEEVEDEDEEEDDDDDHIYINEETESGREKVLVSVSVPEEEVEDEDEEEDDDDDHIYINEETESGREKVLVSVSVPEEEVEDEDEEEDDDDDHIYINEETESGREKVLVSVSVPEEEVEDEDEEEDDDDDHIYINEETESGREKVLVSVSVPEEEVEDEDEEEDDDDDHIYINEET
YNL131W	YNL131W_idr_1	0.595319	0.736255151241	SRNQAIVEEKASATNNDVVDDEDDSDSDFEDSRNQAIVEEKASATNNDVVDDEDDSDSDFEDSRNQAIVEEKASATNNDVVDDEDDSDSDFEDSRNQAIVEEKASATNNDVVDDEDDSDSDFEDSRNQAIVEEKASATNNDVVDDEDDSDSDFEDSRNQAIVEEKASATNNDVVDDEDDSDSDFEDSRNQAIVEEKASATNNDVVDDEDDSDSDFEDSRNQAIVEEKASATNNDVVDDEDDSDSDFEDSRNQAIVE
YNL172W	YNL172W_idr_5	0.653049	0.807653204443	LLGLGDDLPEDVYDSSDVEQNVMYEDLTTKLLEIVTSTYDVLLGLGDDLPEDVYDSSDVEQNVMYEDLTTKLLEIVTSTYDVLLGLGDDLPEDVYDSSDVEQNVMYEDLTTKLLEIVTSTYDVLLGLGDDLPEDVYDSSDVEQNVMYEDLTTKLLEIVTSTYDVLLGLGDDLPEDVYDSSDVEQNVMYEDLTTKLLEIVTSTYDVLLGLGDDLPEDVYDSSDVEQNVMYEDLTTKLLEIVTSTYDVLLGLGDDLPE
YNR031C	YNR031C_idr_5	0.604991	0.748217853546	LVPKLEINNSLTIYNALDDNWNSNSSLGSDISLVPKLEINNSLTIYNALDDNWNSNSSLGSDISLVPKLEINNSLTIYNALDDNWNSNSSLGSDISLVPKLEINNSLTIYNALDDNWNSNSSLGSDISLVPKLEINNSLTIYNALDDNWNSNSSLGSDISLVPKLEINNSLTIYNALDDNWNSNSSLGSDISLVPKLEINNSLTIYNALDDNWNSNSSLGSDISLVPKLEINNSLTIYNALDDNWNSNSSLGSDIS
YOR233W	YOR233W_idr_2	0.632024	0.781650570145	PNYWDEHLQKERPKPPNKGDVGRHSTYSSSPNYWDEHLQKERPKPPNKGDVGRHSTYSSSPNYWDEHLQKERPKPPNKGDVGRHSTYSSSPNYWDEHLQKERPKPPNKGDVGRHSTYSSSPNYWDEHLQKERPKPPNKGDVGRHSTYSSSPNYWDEHLQKERPKPPNKGDVGRHSTYSSSPNYWDEHLQKERPKPPNKGDVGRHSTYSSSPNYWDEHLQKERPKPPNKGDVGRHSTYSSSPNYWDEHLQKERPKPP
YPL150W	YPL150W_idr_1	0.652521	0.807000158636	VNPVGSSKLEQNNIKSIIGSSYNRLYSQFTSDVNPVGSSKLEQNNIKSIIGSSYNRLYSQFTSDVNPVGSSKLEQNNIKSIIGSSYNRLYSQFTSDVNPVGSSKLEQNNIKSIIGSSYNRLYSQFTSDVNPVGSSKLEQNNIKSIIGSSYNRLYSQFTSDVNPVGSSKLEQNNIKSIIGSSYNRLYSQFTSDVNPVGSSKLEQNNIKSIIGSSYNRLYSQFTSDVNPVGSSKLEQNNIKSIIGSSYNRLYSQFTSD
YPL181W	YPL181W_idr_4	0.624491	0.772334181357	EDQSDREEFVRFVENQHFVEKVDTIYNGYNEDQSDREEFVRFVENQHFVEKVDTIYNGYNEDQSDREEFVRFVENQHFVEKVDTIYNGYNEDQSDREEFVRFVENQHFVEKVDTIYNGYNEDQSDREEFVRFVENQHFVEKVDTIYNGYNEDQSDREEFVRFVENQHFVEKVDTIYNGYNEDQSDREEFVRFVENQHFVEKVDTIYNGYNEDQSDREEFVRFVENQHFVEKVDTIYNGYNEDQSDREEFVRFVENQ
YPL207W	YPL207W_idr_5	0.602677	0.745354963826	IIYEYDENADSEEDEEEGNGSDELGDVEDIGGKGSNGKFSGADEIKQMVAKDSIIYEYDENADSEEDEEEGNGSDELGDVEDIGGKGSNGKFSGADEIKQMVAKDSIIYEYDENADSEEDEEEGNGSDELGDVEDIGGKGSNGKFSGADEIKQMVAKDSIIYEYDENADSEEDEEEGNGSDELGDVEDIGGKGSNGKFSGADEIKQMVAKDSIIYEYDENADSEEDEEEGNGSDELGDVEDIGGKGSNGKFSGADE
YPR097W	YPR097W_idr_19	0.606492	0.750073494375	DGDLVDLDLDTGDYDFLHKENEVELEKQYKDGDLVDLDLDTGDYDFLHKENEVELEKQYKDGDLVDLDLDTGDYDFLHKENEVELEKQYKDGDLVDLDLDTGDYDFLHKENEVELEKQYKDGDLVDLDLDTGDYDFLHKENEVELEKQYKDGDLVDLDLDTGDYDFLHKENEVELEKQYKDGDLVDLDLDTGDYDFLHKENEVELEKQYKDGDLVDLDLDTGDYDFLHKENEVELEKQYKDGDLVDLDLDTGDYDF
