## Supplementary File 2 for "Discovering molecular features of intrinsically disordered regions by using evolution for contrastive learning": filter_100_idr_activations.txt

YAL061W	YAL061W_idr_2	0.630993	0.748875517463	DNEKKEISELSSRKDQERLRESINEAKLRHTDNEKKEISELSSRKDQERLRESINEAKLRHTDNEKKEISELSSRKDQERLRESINEAKLRHTDNEKKEISELSSRKDQERLRESINEAKLRHTDNEKKEISELSSRKDQERLRESINEAKLRHTDNEKKEISELSSRKDQERLRESINEAKLRHTDNEKKEISELSSRKDQERLRESINEAKLRHTDNEKKEISELSSRKDQERLRESINEAKLRHTDNEKKEIS
YBL002W	YBL002W_idr_1	0.633278	0.751586485271	SSAAEKKPASKAPAEKKPAAKKTSTSVDGKKRSKVSSAAEKKPASKAPAEKKPAAKKTSTSVDGKKRSKVSSAAEKKPASKAPAEKKPAAKKTSTSVDGKKRSKVSSAAEKKPASKAPAEKKPAAKKTSTSVDGKKRSKVSSAAEKKPASKAPAEKKPAAKKTSTSVDGKKRSKVSSAAEKKPASKAPAEKKPAAKKTSTSVDGKKRSKVSSAAEKKPASKAPAEKKPAAKKTSTSVDGKKRSKVSSAAEKKPASK
YBL060W	YBL060W_idr_9	0.67364	0.799489257428	RKYSKRDKDQVAAPKMTSKRNKSFFGWLKPSKTTTLIEHTSRRTSLSYRKYSKRDKDQVAAPKMTSKRNKSFFGWLKPSKTTTLIEHTSRRTSLSYRKYSKRDKDQVAAPKMTSKRNKSFFGWLKPSKTTTLIEHTSRRTSLSYRKYSKRDKDQVAAPKMTSKRNKSFFGWLKPSKTTTLIEHTSRRTSLSYRKYSKRDKDQVAAPKMTSKRNKSFFGWLKPSKTTTLIEHTSRRTSLSYRKYSKRDKDQVAAPKM
YBR089C-A	YBR089C-A_idr_1	0.607865	0.721426570498	AATKEAKQPKEPKKRTTRRKKDPNAPKRGLSAAATKEAKQPKEPKKRTTRRKKDPNAPKRGLSAAATKEAKQPKEPKKRTTRRKKDPNAPKRGLSAAATKEAKQPKEPKKRTTRRKKDPNAPKRGLSAAATKEAKQPKEPKKRTTRRKKDPNAPKRGLSAAATKEAKQPKEPKKRTTRRKKDPNAPKRGLSAAATKEAKQPKEPKKRTTRRKKDPNAPKRGLSAAATKEAKQPKEPKKRTTRRKKDPNAPKRGLSA
YBR142W	YBR142W_idr_12	0.595976	0.707315573828	GIDVDSDEDDISKSNSDTFLLKNKNKKMQKTINKDKVKAMGIDVDSDEDDISKSNSDTFLLKNKNKKMQKTINKDKVKAMGIDVDSDEDDISKSNSDTFLLKNKNKKMQKTINKDKVKAMGIDVDSDEDDISKSNSDTFLLKNKNKKMQKTINKDKVKAMGIDVDSDEDDISKSNSDTFLLKNKNKKMQKTINKDKVKAMGIDVDSDEDDISKSNSDTFLLKNKNKKMQKTINKDKVKAMGIDVDSDEDDISKSNS
YCL031C	YCL031C_idr_6	0.62622	0.743210731536	QVRERKKQEINQLLSKFKEDQERIKVMKAKRKQVRERKKQEINQLLSKFKEDQERIKVMKAKRKQVRERKKQEINQLLSKFKEDQERIKVMKAKRKQVRERKKQEINQLLSKFKEDQERIKVMKAKRKQVRERKKQEINQLLSKFKEDQERIKVMKAKRKQVRERKKQEINQLLSKFKEDQERIKVMKAKRKQVRERKKQEINQLLSKFKEDQERIKVMKAKRKQVRERKKQEINQLLSKFKEDQERIKVMKAKRK
YCR042C	YCR042C_idr_9	0.660868	0.784331238487	KKEVTSTVEAPKKANKIKISLKGDKPVRKVEKQIVKPKVTSKQRKVKSHVNRMGSLPLRFVKIQKKEVTSTVEAPKKANKIKISLKGDKPVRKVEKQIVKPKVTSKQRKVKSHVNRMGSLPLRFVKIQKKEVTSTVEAPKKANKIKISLKGDKPVRKVEKQIVKPKVTSKQRKVKSHVNRMGSLPLRFVKIQKKEVTSTVEAPKKANKIKISLKGDKPVRKVEKQIVKPKVTSKQRKVKSHVNRMGSLPLRFVKIQ
YDL153C	YDL153C_idr_3	0.699398	0.830059110318	TPKRNKDNRNSRVKKRKKYQKAQKKLKSVRAVYSGGQSTPKRNKDNRNSRVKKRKKYQKAQKKLKSVRAVYSGGQSTPKRNKDNRNSRVKKRKKYQKAQKKLKSVRAVYSGGQSTPKRNKDNRNSRVKKRKKYQKAQKKLKSVRAVYSGGQSTPKRNKDNRNSRVKKRKKYQKAQKKLKSVRAVYSGGQSTPKRNKDNRNSRVKKRKKYQKAQKKLKSVRAVYSGGQSTPKRNKDNRNSRVKKRKKYQKAQKKLKS
YDR033W	YDR033W_idr_5	0.840612	0.997655040789	EAVMAPKAPVASPRPAATPNLSKDKKKKSKKSKKSKKSKKSEEEAVMAPKAPVASPRPAATPNLSKDKKKKSKKSKKSKKSKKSEEEAVMAPKAPVASPRPAATPNLSKDKKKKSKKSKKSKKSKKSEEEAVMAPKAPVASPRPAATPNLSKDKKKKSKKSKKSKKSKKSEEEAVMAPKAPVASPRPAATPNLSKDKKKKSKKSKKSKKSKKSEEEAVMAPKAPVASPRPAATPNLSKDKKKKSKKSKKSKKSKKS
YDR037W	YDR037W_idr_2	0.625469	0.742319195715	KKRIKQRQVEAKKAAKKAAAQPKPASKKKTDLFADLKKRIKQRQVEAKKAAKKAAAQPKPASKKKTDLFADLKKRIKQRQVEAKKAAKKAAAQPKPASKKKTDLFADLKKRIKQRQVEAKKAAKKAAAQPKPASKKKTDLFADLKKRIKQRQVEAKKAAKKAAAQPKPASKKKTDLFADLKKRIKQRQVEAKKAAKKAAAQPKPASKKKTDLFADLKKRIKQRQVEAKKAAKKAAAQPKPASKKKTDLFADLKKRI
YDR182W	YDR182W_idr_1	0.653785	0.775924995826	VYRNRSKSVLSTHSKKSDDKAHYKSRSKKKSKSRSKVYRNRSKSVLSTHSKKSDDKAHYKSRSKKKSKSRSKVYRNRSKSVLSTHSKKSDDKAHYKSRSKKKSKSRSKVYRNRSKSVLSTHSKKSDDKAHYKSRSKKKSKSRSKVYRNRSKSVLSTHSKKSDDKAHYKSRSKKKSKSRSKVYRNRSKSVLSTHSKKSDDKAHYKSRSKKKSKSRSKVYRNRSKSVLSTHSKKSDDKAHYKSRSKKKSKSRSKVYRN
YDR224C	YDR224C_idr_1	0.654354	0.776600774744	SAKAEKKPASKAPAEKKPAAKKTSTSTDGKKRSKASAKAEKKPASKAPAEKKPAAKKTSTSTDGKKRSKASAKAEKKPASKAPAEKKPAAKKTSTSTDGKKRSKASAKAEKKPASKAPAEKKPAAKKTSTSTDGKKRSKASAKAEKKPASKAPAEKKPAAKKTSTSTDGKKRSKASAKAEKKPASKAPAEKKPAAKKTSTSTDGKKRSKASAKAEKKPASKAPAEKKPAAKKTSTSTDGKKRSKASAKAEKKPASK
YDR247W	YDR247W_idr_2	0.631581	0.749573084291	VSKEADMGNDKIHKNSVKLQKKLAKLFKESKNVVRVPVSKEADMGNDKIHKNSVKLQKKLAKLFKESKNVVRVPVSKEADMGNDKIHKNSVKLQKKLAKLFKESKNVVRVPVSKEADMGNDKIHKNSVKLQKKLAKLFKESKNVVRVPVSKEADMGNDKIHKNSVKLQKKLAKLFKESKNVVRVPVSKEADMGNDKIHKNSVKLQKKLAKLFKESKNVVRVPVSKEADMGNDKIHKNSVKLQKKLAKLFKESKNVV
YDR297W	YDR297W_idr_3	0.633258	0.751562504421	KEFLQERELEKKEKLKNFKAMNAAENEVKKEKKEFLQERELEKKEKLKNFKAMNAAENEVKKEKKEFLQERELEKKEKLKNFKAMNAAENEVKKEKKEFLQERELEKKEKLKNFKAMNAAENEVKKEKKEFLQERELEKKEKLKNFKAMNAAENEVKKEKKEFLQERELEKKEKLKNFKAMNAAENEVKKEKKEFLQERELEKKEKLKNFKAMNAAENEVKKEKKEFLQERELEKKEKLKNFKAMNAAENEVKKEK
YDR329C	YDR329C_idr_4	0.638352	0.757608225078	MQQENCNKLQNRFYNWVTSWWSDPEDKADDAMVMAAKKSKKEGMQQENCNKLQNRFYNWVTSWWSDPEDKADDAMVMAAKKSKKEGMQQENCNKLQNRFYNWVTSWWSDPEDKADDAMVMAAKKSKKEGMQQENCNKLQNRFYNWVTSWWSDPEDKADDAMVMAAKKSKKEGMQQENCNKLQNRFYNWVTSWWSDPEDKADDAMVMAAKKSKKEGMQQENCNKLQNRFYNWVTSWWSDPEDKADDAMVMAAKKSKK
YDR365C	YDR365C_idr_4	0.755901	0.897118053689	KERSKRVKNKKRKLGGSENNMTNNADDNEDIGNLVNKLKKKSKSSKKVKVKERSKRVKNKKRKLGGSENNMTNNADDNEDIGNLVNKLKKKSKSSKKVKVKERSKRVKNKKRKLGGSENNMTNNADDNEDIGNLVNKLKKKSKSSKKVKVKERSKRVKNKKRKLGGSENNMTNNADDNEDIGNLVNKLKKKSKSSKKVKVKERSKRVKNKKRKLGGSENNMTNNADDNEDIGNLVNKLKKKSKSSKKVKVKERSKR
YEL022W	YEL022W_idr_3	0.604486	0.717416321691	IFPDLQKRLKLSNLPKPSPEISINKSKESKGLLSTFASYLKGDEEPTEEEIKSSIFPDLQKRLKLSNLPKPSPEISINKSKESKGLLSTFASYLKGDEEPTEEEIKSSIFPDLQKRLKLSNLPKPSPEISINKSKESKGLLSTFASYLKGDEEPTEEEIKSSIFPDLQKRLKLSNLPKPSPEISINKSKESKGLLSTFASYLKGDEEPTEEEIKSSIFPDLQKRLKLSNLPKPSPEISINKSKESKGLLSTFASYL
YEL053C	YEL053C_idr_2	0.776608	0.921694038318	MNKKLKKLKAGEKKDQLRLKYRFAMDNEMEQLMNKKLKKLKAGEKKDQLRLKYRFAMDNEMEQLMNKKLKKLKAGEKKDQLRLKYRFAMDNEMEQLMNKKLKKLKAGEKKDQLRLKYRFAMDNEMEQLMNKKLKKLKAGEKKDQLRLKYRFAMDNEMEQLMNKKLKKLKAGEKKDQLRLKYRFAMDNEMEQLMNKKLKKLKAGEKKDQLRLKYRFAMDNEMEQLMNKKLKKLKAGEKKDQLRLKYRFAMDNEMEQL
YER005W	YER005W_idr_5	0.651638	0.773376588466	KDVYRMKSSSMFDLGKSSATMQREHEPQRTASQSANLAPSNLRPKDVYRMKSSSMFDLGKSSATMQREHEPQRTASQSANLAPSNLRPKDVYRMKSSSMFDLGKSSATMQREHEPQRTASQSANLAPSNLRPKDVYRMKSSSMFDLGKSSATMQREHEPQRTASQSANLAPSNLRPKDVYRMKSSSMFDLGKSSATMQREHEPQRTASQSANLAPSNLRPKDVYRMKSSSMFDLGKSSATMQREHEPQRTASQSAN
YER006W	YER006W_idr_1	0.715797	0.849521514854	RVRKRQSRRTSTKLKEGIKKKASAHRKKEKKMAKKDVTWRSRSKKDPGRVRKRQSRRTSTKLKEGIKKKASAHRKKEKKMAKKDVTWRSRSKKDPGRVRKRQSRRTSTKLKEGIKKKASAHRKKEKKMAKKDVTWRSRSKKDPGRVRKRQSRRTSTKLKEGIKKKASAHRKKEKKMAKKDVTWRSRSKKDPGRVRKRQSRRTSTKLKEGIKKKASAHRKKEKKMAKKDVTWRSRSKKDPGRVRKRQSRRTSTKLKE
YER054C	YER054C_idr_7	0.69087	0.819937777124	LLKSSLKRRSKSLPTTPGIRSGNGVQARDGSPMLIRSKLLKSSLKRRSKSLPTTPGIRSGNGVQARDGSPMLIRSKLLKSSLKRRSKSLPTTPGIRSGNGVQARDGSPMLIRSKLLKSSLKRRSKSLPTTPGIRSGNGVQARDGSPMLIRSKLLKSSLKRRSKSLPTTPGIRSGNGVQARDGSPMLIRSKLLKSSLKRRSKSLPTTPGIRSGNGVQARDGSPMLIRSKLLKSSLKRRSKSLPTTPGIRSGNGVQAR
YER098W	YER098W_idr_5	0.620796	0.736773323675	CDDWLRDRKLRAAANIERKKTLGNIPEVKTAETKTPLNDKKRNKQKRKSRILSFIKCDDWLRDRKLRAAANIERKKTLGNIPEVKTAETKTPLNDKKRNKQKRKSRILSFIKCDDWLRDRKLRAAANIERKKTLGNIPEVKTAETKTPLNDKKRNKQKRKSRILSFIKCDDWLRDRKLRAAANIERKKTLGNIPEVKTAETKTPLNDKKRNKQKRKSRILSFIKCDDWLRDRKLRAAANIERKKTLGNIPEVKTAE
YER166W	YER166W_idr_3	0.611628	0.725892455441	DDVKEFGSEPSEIVDALLSKYLKEYFNLTGSEEEIFEAKKDHEFDDVKEFGSEPSEIVDALLSKYLKEYFNLTGSEEEIFEAKKDHEFDDVKEFGSEPSEIVDALLSKYLKEYFNLTGSEEEIFEAKKDHEFDDVKEFGSEPSEIVDALLSKYLKEYFNLTGSEEEIFEAKKDHEFDDVKEFGSEPSEIVDALLSKYLKEYFNLTGSEEEIFEAKKDHEFDDVKEFGSEPSEIVDALLSKYLKEYFNLTGSEEEIF
YER176W	YER176W_idr_15	0.627343	0.74454311884	NSTRKPRKKGGRRVGRGKKGRKGAKIKKEKKETFEANSTRKPRKKGGRRVGRGKKGRKGAKIKKEKKETFEANSTRKPRKKGGRRVGRGKKGRKGAKIKKEKKETFEANSTRKPRKKGGRRVGRGKKGRKGAKIKKEKKETFEANSTRKPRKKGGRRVGRGKKGRKGAKIKKEKKETFEANSTRKPRKKGGRRVGRGKKGRKGAKIKKEKKETFEANSTRKPRKKGGRRVGRGKKGRKGAKIKKEKKETFEANSTR
YFL001W	YFL001W_idr_2	0.663611	0.787586621091	PHSEKFQHIEDNKKRKISQEEVTRSKAKKAPKPHSEKFQHIEDNKKRKISQEEVTRSKAKKAPKPHSEKFQHIEDNKKRKISQEEVTRSKAKKAPKPHSEKFQHIEDNKKRKISQEEVTRSKAKKAPKPHSEKFQHIEDNKKRKISQEEVTRSKAKKAPKPHSEKFQHIEDNKKRKISQEEVTRSKAKKAPKPHSEKFQHIEDNKKRKISQEEVTRSKAKKAPKPHSEKFQHIEDNKKRKISQEEVTRSKAKKAPK
YGL027C	YGL027C_idr_1	0.704771	0.836436176986	LISKSKMFKTFWILTSIVLLASATVDISKLQELISKSKMFKTFWILTSIVLLASATVDISKLQELISKSKMFKTFWILTSIVLLASATVDISKLQELISKSKMFKTFWILTSIVLLASATVDISKLQELISKSKMFKTFWILTSIVLLASATVDISKLQELISKSKMFKTFWILTSIVLLASATVDISKLQELISKSKMFKTFWILTSIVLLASATVDISKLQELISKSKMFKTFWILTSIVLLASATVDISKLQE
YGL031C	YGL031C_idr_2	0.654197	0.776414304188	RKAEKAKSAGTQSSKFSKQQAKGAFQKVAATSRRKAEKAKSAGTQSSKFSKQQAKGAFQKVAATSRRKAEKAKSAGTQSSKFSKQQAKGAFQKVAATSRRKAEKAKSAGTQSSKFSKQQAKGAFQKVAATSRRKAEKAKSAGTQSSKFSKQQAKGAFQKVAATSRRKAEKAKSAGTQSSKFSKQQAKGAFQKVAATSRRKAEKAKSAGTQSSKFSKQQAKGAFQKVAATSRRKAEKAKSAGTQSSKFSKQQAKGAF
YGL099W	YGL099W_idr_1	0.602182	0.714681373034	PPKEAPKKWKAPKGPKPTHRKNKNKLELGRAIKYARQKENAIEYLPDGPPKEAPKKWKAPKGPKPTHRKNKNKLELGRAIKYARQKENAIEYLPDGPPKEAPKKWKAPKGPKPTHRKNKNKLELGRAIKYARQKENAIEYLPDGPPKEAPKKWKAPKGPKPTHRKNKNKLELGRAIKYARQKENAIEYLPDGPPKEAPKKWKAPKGPKPTHRKNKNKLELGRAIKYARQKENAIEYLPDGPPKEAPKKWKAPKGPK
YGL111W	YGL111W_idr_3	0.600686	0.712905799829	MPLSPSAKAAKGKQKRKVTELEEDADELWNKLEGKVAASKASKKSKIMPLSPSAKAAKGKQKRKVTELEEDADELWNKLEGKVAASKASKKSKIMPLSPSAKAAKGKQKRKVTELEEDADELWNKLEGKVAASKASKKSKIMPLSPSAKAAKGKQKRKVTELEEDADELWNKLEGKVAASKASKKSKIMPLSPSAKAAKGKQKRKVTELEEDADELWNKLEGKVAASKASKKSKIMPLSPSAKAAKGKQKRKVTEL
YGL113W	YGL113W_idr_3	0.71679	0.850700467167	WSEEPKGSCKLEKDKDLKLDMNPPDMKGESKINDYWSEEPKGSCKLEKDKDLKLDMNPPDMKGESKINDYWSEEPKGSCKLEKDKDLKLDMNPPDMKGESKINDYWSEEPKGSCKLEKDKDLKLDMNPPDMKGESKINDYWSEEPKGSCKLEKDKDLKLDMNPPDMKGESKINDYWSEEPKGSCKLEKDKDLKLDMNPPDMKGESKINDYWSEEPKGSCKLEKDKDLKLDMNPPDMKGESKINDYWSEEPKGSCKL
YGL113W	YGL113W_idr_4	0.842588	1.0	DFEKKYKLKLKKRSLNLTKKGLVRRRSKKKTSEKDKGIERITDFEKKYKLKLKKRSLNLTKKGLVRRRSKKKTSEKDKGIERITDFEKKYKLKLKKRSLNLTKKGLVRRRSKKKTSEKDKGIERITDFEKKYKLKLKKRSLNLTKKGLVRRRSKKKTSEKDKGIERITDFEKKYKLKLKKRSLNLTKKGLVRRRSKKKTSEKDKGIERITDFEKKYKLKLKKRSLNLTKKGLVRRRSKKKTSEKDKGIERITDFEK
YGR148C	YGR148C_idr_2	0.653791	0.775932352783	EKAARKAEKAKSAGVQGSKVSKQQAKGAFQKVAATSREKAARKAEKAKSAGVQGSKVSKQQAKGAFQKVAATSREKAARKAEKAKSAGVQGSKVSKQQAKGAFQKVAATSREKAARKAEKAKSAGVQGSKVSKQQAKGAFQKVAATSREKAARKAEKAKSAGVQGSKVSKQQAKGAFQKVAATSREKAARKAEKAKSAGVQGSKVSKQQAKGAFQKVAATSREKAARKAEKAKSAGVQGSKVSKQQAKGAFQKVAA
YHR119W	YHR119W_idr_8	0.618635	0.734208292422	VKKLQKLQENLKKAKEKEAENEKAKELQGKDITLPKEPKVDTLSHSSGSEKVKKLQKLQENLKKAKEKEAENEKAKELQGKDITLPKEPKVDTLSHSSGSEKVKKLQKLQENLKKAKEKEAENEKAKELQGKDITLPKEPKVDTLSHSSGSEKVKKLQKLQENLKKAKEKEAENEKAKELQGKDITLPKEPKVDTLSHSSGSEKVKKLQKLQENLKKAKEKEAENEKAKELQGKDITLPKEPKVDTLSHSSGSEKV
YHR197W	YHR197W_idr_6	0.59786	0.709552300888	IDSLFKNRKSIMKQQTKTKQSKRSKSAEGAFIDSLFKNRKSIMKQQTKTKQSKRSKSAEGAFIDSLFKNRKSIMKQQTKTKQSKRSKSAEGAFIDSLFKNRKSIMKQQTKTKQSKRSKSAEGAFIDSLFKNRKSIMKQQTKTKQSKRSKSAEGAFIDSLFKNRKSIMKQQTKTKQSKRSKSAEGAFIDSLFKNRKSIMKQQTKTKQSKRSKSAEGAFIDSLFKNRKSIMKQQTKTKQSKRSKSAEGAFIDSLFKNR
YIL064W	YIL064W_idr_1	0.661717	0.785338575637	KRSEKKSMSSALKNGIMERTQPEKVVQMQGTADLKRSEKKSMSSALKNGIMERTQPEKVVQMQGTADLKRSEKKSMSSALKNGIMERTQPEKVVQMQGTADLKRSEKKSMSSALKNGIMERTQPEKVVQMQGTADLKRSEKKSMSSALKNGIMERTQPEKVVQMQGTADLKRSEKKSMSSALKNGIMERTQPEKVVQMQGTADLKRSEKKSMSSALKNGIMERTQPEKVVQMQGTADLKRSEKKSMSSALKNGIME
YIL096C	YIL096C_idr_1	0.609009	0.722784141231	ARKLKGKIGSKGLKGALLRHKAKVKLVRNIESKQKHELRKKNSSANNKTVKRNQEFQKLNARKLKGKIGSKGLKGALLRHKAKVKLVRNIESKQKHELRKKNSSANNKTVKRNQEFQKLNARKLKGKIGSKGLKGALLRHKAKVKLVRNIESKQKHELRKKNSSANNKTVKRNQEFQKLNARKLKGKIGSKGLKGALLRHKAKVKLVRNIESKQKHELRKKNSSANNKTVKRNQEFQKLNARKLKGKIGSKGLKGA
YIL150C	YIL150C_idr_8	0.687255	0.815647681002	HGKISQVLKSSVSGSEPKNNLLGKKKTVINDLLHYKKEKVILAPSKNEWFKKRHGKISQVLKSSVSGSEPKNNLLGKKKTVINDLLHYKKEKVILAPSKNEWFKKRHGKISQVLKSSVSGSEPKNNLLGKKKTVINDLLHYKKEKVILAPSKNEWFKKRHGKISQVLKSSVSGSEPKNNLLGKKKTVINDLLHYKKEKVILAPSKNEWFKKRHGKISQVLKSSVSGSEPKNNLLGKKKTVINDLLHYKKEKVILAP
YJR053W	YJR053W_idr_6	0.71142	0.844327220457	SMMELKPKRKLSNSVTSRNLRSGNSVRFKKSSMMELKPKRKLSNSVTSRNLRSGNSVRFKKSSMMELKPKRKLSNSVTSRNLRSGNSVRFKKSSMMELKPKRKLSNSVTSRNLRSGNSVRFKKSSMMELKPKRKLSNSVTSRNLRSGNSVRFKKSSMMELKPKRKLSNSVTSRNLRSGNSVRFKKSSMMELKPKRKLSNSVTSRNLRSGNSVRFKKSSMMELKPKRKLSNSVTSRNLRSGNSVRFKKSSMMELKPK
YKL081W	YKL081W_idr_2	0.739417	0.877554844697	TPPKKQKAEKPKAEKSKAEKKKDEAKPADDAAPAKKPKHTPPKKQKAEKPKAEKSKAEKKKDEAKPADDAAPAKKPKHTPPKKQKAEKPKAEKSKAEKKKDEAKPADDAAPAKKPKHTPPKKQKAEKPKAEKSKAEKKKDEAKPADDAAPAKKPKHTPPKKQKAEKPKAEKSKAEKKKDEAKPADDAAPAKKPKHTPPKKQKAEKPKAEKSKAEKKKDEAKPADDAAPAKKPKHTPPKKQKAEKPKAEKSKAEKKK
YKL113C	YKL113C_idr_1	0.740521	0.878864665952	TKEQLAAAAKRAQENKKLNKNKNKVTKGRRTKEQLAAAAKRAQENKKLNKNKNKVTKGRRTKEQLAAAAKRAQENKKLNKNKNKVTKGRRTKEQLAAAAKRAQENKKLNKNKNKVTKGRRTKEQLAAAAKRAQENKKLNKNKNKVTKGRRTKEQLAAAAKRAQENKKLNKNKNKVTKGRRTKEQLAAAAKRAQENKKLNKNKNKVTKGRRTKEQLAAAAKRAQENKKLNKNKNKVTKGRRTKEQLAAAAKRAQENK
YKL163W	YKL163W_idr_2	0.609666	0.723564049382	SASSVASSKAKRAASQIGDGQVQAATTTAAVSKKSTAAAVSQITDGQVQAAKSTAAAVSQITDGQVQAAKSTAAAVSQITDGQVSASSVASSKAKRAASQIGDGQVQAATTTAAVSKKSTAAAVSQITDGQVQAAKSTAAAVSQITDGQVQAAKSTAAAVSQITDGQVSASSVASSKAKRAASQIGDGQVQAATTTAAVSKKSTAAAVSQITDGQVQAAKSTAAAVSQITDGQVQAAKSTAAAVSQITDGQVSASS
YLR002C	YLR002C_idr_3	0.665785	0.790166719957	LKGNVSAPKLKKKDRVHLSKKQRKARKEMQQIEEEMRNLKGNVSAPKLKKKDRVHLSKKQRKARKEMQQIEEEMRNLKGNVSAPKLKKKDRVHLSKKQRKARKEMQQIEEEMRNLKGNVSAPKLKKKDRVHLSKKQRKARKEMQQIEEEMRNLKGNVSAPKLKKKDRVHLSKKQRKARKEMQQIEEEMRNLKGNVSAPKLKKKDRVHLSKKQRKARKEMQQIEEEMRNLKGNVSAPKLKKKDRVHLSKKQRKARKE
YLR087C	YLR087C_idr_17	0.637658	0.756785589985	SEKSLEKNRTNKLLEVAALAKVKTVRVTVNQKKNPDLSEDSEKSLEKNRTNKLLEVAALAKVKTVRVTVNQKKNPDLSEDSEKSLEKNRTNKLLEVAALAKVKTVRVTVNQKKNPDLSEDSEKSLEKNRTNKLLEVAALAKVKTVRVTVNQKKNPDLSEDSEKSLEKNRTNKLLEVAALAKVKTVRVTVNQKKNPDLSEDSEKSLEKNRTNKLLEVAALAKVKTVRVTVNQKKNPDLSEDSEKSLEKNRTNKLLEV
YLR175W	YLR175W_idr_3	0.729016	0.865210437258	NAEQSTSSSQETKETEEEPKKAKEDSLIKEVETEKEEVKEDDSKKEKKEKKDKKEKKEKKEKKDKKEKKEKKEKKRKSEDGDSEEKKSKKSKKNAEQSTSSSQETKETEEEPKKAKEDSLIKEVETEKEEVKEDDSKKEKKEKKDKKEKKEKKEKKDKKEKKEKKEKKRKSEDGDSEEKKSKKSKKNAEQSTSSSQETKETEEEPKKAKEDSLIKEVETEKEEVKEDDSKKEKKEKKDKKEKKEKKEKKDKKEKKE
YLR197W	YLR197W_idr_2	0.602216	0.714721624076	KNELAIQEAMELYNKDKPAAEVEETKEKESSKKRKLEDDDEEKKEKKEKKSKKEKKEKKEKKDKKEKKDKKEKKDKKKKSKDKNELAIQEAMELYNKDKPAAEVEETKEKESSKKRKLEDDDEEKKEKKEKKSKKEKKEKKEKKDKKEKKDKKEKKDKKKKSKDKNELAIQEAMELYNKDKPAAEVEETKEKESSKKRKLEDDDEEKKEKKEKKSKKEKKEKKEKKDKKEKKDKKEKKDKKKKSKDKNELAIQEAM
YLR271W	YLR271W_idr_1	0.591711	0.702254765752	EESKTKRKEDRIDLKNTPPQKKSKRDSTNDETARTSLEESKTKRKEDRIDLKNTPPQKKSKRDSTNDETARTSLEESKTKRKEDRIDLKNTPPQKKSKRDSTNDETARTSLEESKTKRKEDRIDLKNTPPQKKSKRDSTNDETARTSLEESKTKRKEDRIDLKNTPPQKKSKRDSTNDETARTSLEESKTKRKEDRIDLKNTPPQKKSKRDSTNDETARTSLEESKTKRKEDRIDLKNTPPQKKSKRDSTNDETAR
YLR276C	YLR276C_idr_4	0.594807	0.705928150829	SARGNGTKVKFVPFHNAKKRHSHKKGRVSKPKNGKVDPLKNFKSARGNGTKVKFVPFHNAKKRHSHKKGRVSKPKNGKVDPLKNFKSARGNGTKVKFVPFHNAKKRHSHKKGRVSKPKNGKVDPLKNFKSARGNGTKVKFVPFHNAKKRHSHKKGRVSKPKNGKVDPLKNFKSARGNGTKVKFVPFHNAKKRHSHKKGRVSKPKNGKVDPLKNFKSARGNGTKVKFVPFHNAKKRHSHKKGRVSKPKNGKVDPLKN
YML054C	YML054C_idr_1	0.607182	0.720616031941	LKYKPLLKISKNCEAAILRASKTRLNTIRAYGSTVPKSKSFEQDSRKRTQSWTALRVGAILAATLKYKPLLKISKNCEAAILRASKTRLNTIRAYGSTVPKSKSFEQDSRKRTQSWTALRVGAILAATLKYKPLLKISKNCEAAILRASKTRLNTIRAYGSTVPKSKSFEQDSRKRTQSWTALRVGAILAATLKYKPLLKISKNCEAAILRASKTRLNTIRAYGSTVPKSKSFEQDSRKRTQSWTALRVGAILAAT
YML093W	YML093W_idr_14	0.612976	0.727492239825	KARRLKKIKSKTYRKIKKKELMKNRELAAVSSDEDNEDHDIARAKARRLKKIKSKTYRKIKKKELMKNRELAAVSSDEDNEDHDIARAKARRLKKIKSKTYRKIKKKELMKNRELAAVSSDEDNEDHDIARAKARRLKKIKSKTYRKIKKKELMKNRELAAVSSDEDNEDHDIARAKARRLKKIKSKTYRKIKKKELMKNRELAAVSSDEDNEDHDIARAKARRLKKIKSKTYRKIKKKELMKNRELAAVSSDEDN
YMR186W	YMR186W_idr_2	0.623479	0.739957683351	KEVPIPEEEKKDEEKKDEDDKKPKLEEVDEEEEEKKPKTKKKEVPIPEEEKKDEEKKDEDDKKPKLEEVDEEEEEKKPKTKKKEVPIPEEEKKDEEKKDEDDKKPKLEEVDEEEEEKKPKTKKKEVPIPEEEKKDEEKKDEDDKKPKLEEVDEEEEEKKPKTKKKEVPIPEEEKKDEEKKDEDDKKPKLEEVDEEEEEKKPKTKKKEVPIPEEEKKDEEKKDEDDKKPKLEEVDEEEEEKKPKTKKKEVPIPEEEK
YMR227C	YMR227C_idr_1	0.663159	0.787050553611	AVIRIKKPRGPGEKDQPLEGEPKLKRIRIKTKVTDEDIKPKPKLKINLKKKKESADGKEKKNSLKLKLNLKKNEEPVKKIHKAPKLAVIRIKKPRGPGEKDQPLEGEPKLKRIRIKTKVTDEDIKPKPKLKINLKKKKESADGKEKKNSLKLKLNLKKNEEPVKKIHKAPKLAVIRIKKPRGPGEKDQPLEGEPKLKRIRIKTKVTDEDIKPKPKLKINLKKKKESADGKEKKNSLKLKLNLKKNEEPVKKIHKAP
YMR269W	YMR269W_idr_5	0.635693	0.754453576188	GKKEEASFVVSSASSSKGKKRRRRDEDDNKVKRKKLKKDKKTSNDSESKKKKKKKSKKESKKGKKSKHSSDEGDKSKHKKSKKSKKHKKEESSARRDRKEHIGKKEEASFVVSSASSSKGKKRRRRDEDDNKVKRKKLKKDKKTSNDSESKKKKKKKSKKESKKGKKSKHSSDEGDKSKHKKSKKSKKHKKEESSARRDRKEHIGKKEEASFVVSSASSSKGKKRRRRDEDDNKVKRKKLKKDKKTSNDSESKKKK
YOL022C	YOL022C_idr_3	0.617082	0.732365021066	NISQSKDEGKKKESATVSAKTARKLHDLQKDKEYDNISQSKDEGKKKESATVSAKTARKLHDLQKDKEYDNISQSKDEGKKKESATVSAKTARKLHDLQKDKEYDNISQSKDEGKKKESATVSAKTARKLHDLQKDKEYDNISQSKDEGKKKESATVSAKTARKLHDLQKDKEYDNISQSKDEGKKKESATVSAKTARKLHDLQKDKEYDNISQSKDEGKKKESATVSAKTARKLHDLQKDKEYDNISQSKDEGKK
YOR043W	YOR043W_idr_6	0.650554	0.772089969921	RDKRKSRLSKLADNVRSHSSSRHSSQTRSKPPELPKLRDKRKSRLSKLADNVRSHSSSRHSSQTRSKPPELPKLRDKRKSRLSKLADNVRSHSSSRHSSQTRSKPPELPKLRDKRKSRLSKLADNVRSHSSSRHSSQTRSKPPELPKLRDKRKSRLSKLADNVRSHSSSRHSSQTRSKPPELPKLRDKRKSRLSKLADNVRSHSSSRHSSQTRSKPPELPKLRDKRKSRLSKLADNVRSHSSSRHSSQTRSKPPEL
YOR191W	YOR191W_idr_12	0.623013	0.739404567538	KSKTITDSTFNNEKSSNEVKQQQVLKEETMGSSNDEKKTQESSPSKSKTITDSTFNNEKSSNEVKQQQVLKEETMGSSNDEKKTQESSPSKSKTITDSTFNNEKSSNEVKQQQVLKEETMGSSNDEKKTQESSPSKSKTITDSTFNNEKSSNEVKQQQVLKEETMGSSNDEKKTQESSPSKSKTITDSTFNNEKSSNEVKQQQVLKEETMGSSNDEKKTQESSPSKSKTITDSTFNNEKSSNEVKQQQVLKEETMG
YOR242C	YOR242C_idr_1	0.657858	0.780759153045	YKNYYSNTEVYKKHKDSGSLRKKALRSRRSSFFSFFNDSYKNYYSNTEVYKKHKDSGSLRKKALRSRRSSFFSFFNDSYKNYYSNTEVYKKHKDSGSLRKKALRSRRSSFFSFFNDSYKNYYSNTEVYKKHKDSGSLRKKALRSRRSSFFSFFNDSYKNYYSNTEVYKKHKDSGSLRKKALRSRRSSFFSFFNDSYKNYYSNTEVYKKHKDSGSLRKKALRSRRSSFFSFFNDSYKNYYSNTEVYKKHKDSGSLRK
YOR264W	YOR264W_idr_9	0.619812	0.735605406797	IREKKFTDMQVPKGPVCPQSTILPLRERKKVKSLPIQRKSLRRPTLSKPIREKKFTDMQVPKGPVCPQSTILPLRERKKVKSLPIQRKSLRRPTLSKPIREKKFTDMQVPKGPVCPQSTILPLRERKKVKSLPIQRKSLRRPTLSKPIREKKFTDMQVPKGPVCPQSTILPLRERKKVKSLPIQRKSLRRPTLSKPIREKKFTDMQVPKGPVCPQSTILPLRERKKVKSLPIQRKSLRRPTLSKPIREKKFTDMQV
YOR310C	YOR310C_idr_1	0.721926	0.856796483941	KVVREAKKVEMTEARAYNADADTAKAASDSESDSDDEEEEKKEKKEKKRKRDDDEDSKDSKKAKKEKKDKKEKKEKKEKKEKKEKKEKKEKKSKKEKKEKKKVVREAKKVEMTEARAYNADADTAKAASDSESDSDDEEEEKKEKKEKKRKRDDDEDSKDSKKAKKEKKDKKEKKEKKEKKEKKEKKEKKEKKSKKEKKEKKKVVREAKKVEMTEARAYNADADTAKAASDSESDSDDEEEEKKEKKEKKRKRDDD
YOR322C	YOR322C_idr_4	0.67422	0.800177132881	KSLKNTESNVSTTSKSLKRKSTFGSALSSRLSSLSASTSNISPSTSSKSLKNTESNVSTTSKSLKRKSTFGSALSSRLSSLSASTSNISPSTSSKSLKNTESNVSTTSKSLKRKSTFGSALSSRLSSLSASTSNISPSTSSKSLKNTESNVSTTSKSLKRKSTFGSALSSRLSSLSASTSNISPSTSSKSLKNTESNVSTTSKSLKRKSTFGSALSSRLSSLSASTSNISPSTSSKSLKNTESNVSTTSKSLKRKS
YOR334W	YOR334W_idr_3	0.658755	0.781823011429	YTNKANLSNNKINKGFSKVKKFNMENDIKNKYTNKANLSNNKINKGFSKVKKFNMENDIKNKYTNKANLSNNKINKGFSKVKKFNMENDIKNKYTNKANLSNNKINKGFSKVKKFNMENDIKNKYTNKANLSNNKINKGFSKVKKFNMENDIKNKYTNKANLSNNKINKGFSKVKKFNMENDIKNKYTNKANLSNNKINKGFSKVKKFNMENDIKNKYTNKANLSNNKINKGFSKVKKFNMENDIKNKYTNKANLS
YPL210C	YPL210C_idr_3	0.753918	0.894764251981	ESSAKRSKNTAVSKVQKRKVLELKKKRKIKRLEKFLESSAKRSKNTAVSKVQKRKVLELKKKRKIKRLEKFLESSAKRSKNTAVSKVQKRKVLELKKKRKIKRLEKFLESSAKRSKNTAVSKVQKRKVLELKKKRKIKRLEKFLESSAKRSKNTAVSKVQKRKVLELKKKRKIKRLEKFLESSAKRSKNTAVSKVQKRKVLELKKKRKIKRLEKFLESSAKRSKNTAVSKVQKRKVLELKKKRKIKRLEKFLESSA
YPL217C	YPL217C_idr_4	0.603911	0.716733963957	KDSKRKEQKASQRKERLKKLAKMEEEKSQRDKEKKKEYFAQNGKRTTMGGDDESRPRKMRRKDSKRKEQKASQRKERLKKLAKMEEEKSQRDKEKKKEYFAQNGKRTTMGGDDESRPRKMRRKDSKRKEQKASQRKERLKKLAKMEEEKSQRDKEKKKEYFAQNGKRTTMGGDDESRPRKMRRKDSKRKEQKASQRKERLKKLAKMEEEKSQRDKEKKKEYFAQNGKRTTMGGDDESRPRKMRRKDSKRKEQKASQ
YPL240C	YPL240C_idr_2	0.632862	0.751092720291	KEVPIPEEEKKDEEKKDEEKKDEDDKKPKLEEVDEEEEKKPKTKKEVPIPEEEKKDEEKKDEEKKDEDDKKPKLEEVDEEEEKKPKTKKEVPIPEEEKKDEEKKDEEKKDEDDKKPKLEEVDEEEEKKPKTKKEVPIPEEEKKDEEKKDEEKKDEDDKKPKLEEVDEEEEKKPKTKKEVPIPEEEKKDEEKKDEEKKDEDDKKPKLEEVDEEEEKKPKTKKEVPIPEEEKKDEEKKDEEKKDEDDKKPKLEEVDEE
YPL263C	YPL263C_idr_1	0.665658	0.790016397525	AKKNKKDKEAKKARAELKNQKNQKKQEKKFQKNKNKSLNGEEDDESAKKNKKDKEAKKARAELKNQKNQKKQEKKFQKNKNKSLNGEEDDESAKKNKKDKEAKKARAELKNQKNQKKQEKKFQKNKNKSLNGEEDDESAKKNKKDKEAKKARAELKNQKNQKKQEKKFQKNKNKSLNGEEDDESAKKNKKDKEAKKARAELKNQKNQKKQEKKFQKNKNKSLNGEEDDESAKKNKKDKEAKKARAELKNQKNQKKQ
YPR032W	YPR032W_idr_1	0.644185	0.764531192082	FGSKRLKNVKEAFKSLKGQNSETPIENSKASFKSKNSKTSTISKDAKSSSSLKIPISFGSKRLKNVKEAFKSLKGQNSETPIENSKASFKSKNSKTSTISKDAKSSSSLKIPISFGSKRLKNVKEAFKSLKGQNSETPIENSKASFKSKNSKTSTISKDAKSSSSLKIPISFGSKRLKNVKEAFKSLKGQNSETPIENSKASFKSKNSKTSTISKDAKSSSSLKIPISFGSKRLKNVKEAFKSLKGQNSETPIENS
YPR033C	YPR033C_idr_1	0.598523	0.710338858596	LSRSLNKVVTSIKSSSIIRMSSATAAATSAPTANAANALKASKAPKKGKLQLSRSLNKVVTSIKSSSIIRMSSATAAATSAPTANAANALKASKAPKKGKLQLSRSLNKVVTSIKSSSIIRMSSATAAATSAPTANAANALKASKAPKKGKLQLSRSLNKVVTSIKSSSIIRMSSATAAATSAPTANAANALKASKAPKKGKLQLSRSLNKVVTSIKSSSIIRMSSATAAATSAPTANAANALKASKAPKKGKLQL
YPR104C	YPR104C_idr_4	0.660566	0.783973011287	RNDDSKSPENADIAESEINTRNLKKNEPKSKKKITTGAKPKKAQTKPAVKKEKKPPKIPKKVYTLEEIPVEYRRNDDSKSPENADIAESEINTRNLKKNEPKSKKKITTGAKPKKAQTKPAVKKEKKPPKIPKKVYTLEEIPVEYRRNDDSKSPENADIAESEINTRNLKKNEPKSKKKITTGAKPKKAQTKPAVKKEKKPPKIPKKVYTLEEIPVEYRRNDDSKSPENADIAESEINTRNLKKNEPKSKKKITTG
