## Supplementary File 2 for "Discovering molecular features of intrinsically disordered regions by using evolution for contrastive learning": filter_101_idr_activations.txt

YCR061W	YCR061W_idr_1	0.816185	0.582156646241	VRFVSILSLFGCAATLVTAHDDMDMDMDMDMDMDMNIDTTTSQSIDVSSTASIVPVPHEPKHLHGLPVRFVSILSLFGCAATLVTAHDDMDMDMDMDMDMDMNIDTTTSQSIDVSSTASIVPVPHEPKHLHGLPVRFVSILSLFGCAATLVTAHDDMDMDMDMDMDMDMNIDTTTSQSIDVSSTASIVPVPHEPKHLHGLPVRFVSILSLFGCAATLVTAHDDMDMDMDMDMDMDMNIDTTTSQSIDVSSTASIVP
YDR119W	YDR119W_idr_4	0.883906	0.630459599668	LSTLFFTITVVAIFIFNRIHCRSQNCLSLSLSTLFFTITVVAIFIFNRIHCRSQNCLSLSLSTLFFTITVVAIFIFNRIHCRSQNCLSLSLSTLFFTITVVAIFIFNRIHCRSQNCLSLSLSTLFFTITVVAIFIFNRIHCRSQNCLSLSLSTLFFTITVVAIFIFNRIHCRSQNCLSLSLSTLFFTITVVAIFIFNRIHCRSQNCLSLSLSTLFFTITVVAIFIFNRIHCRSQNCLSLSLSTLFFTITVVAIFIF
YDR144C	YDR144C_idr_1	0.812283	0.579373725219	KLSVLTFVVDALLVCSSIVDAGVTDFPSLPKLSVLTFVVDALLVCSSIVDAGVTDFPSLPKLSVLTFVVDALLVCSSIVDAGVTDFPSLPKLSVLTFVVDALLVCSSIVDAGVTDFPSLPKLSVLTFVVDALLVCSSIVDAGVTDFPSLPKLSVLTFVVDALLVCSSIVDAGVTDFPSLPKLSVLTFVVDALLVCSSIVDAGVTDFPSLPKLSVLTFVVDALLVCSSIVDAGVTDFPSLPKLSVLTFVVDALLVCS
YDR329C	YDR329C_idr_4	0.825562	0.588844814199	MQQENCNKLQNRFYNWVTSWWSDPEDKADDAMVMAAKKSKKEGMQQENCNKLQNRFYNWVTSWWSDPEDKADDAMVMAAKKSKKEGMQQENCNKLQNRFYNWVTSWWSDPEDKADDAMVMAAKKSKKEGMQQENCNKLQNRFYNWVTSWWSDPEDKADDAMVMAAKKSKKEGMQQENCNKLQNRFYNWVTSWWSDPEDKADDAMVMAAKKSKKEGMQQENCNKLQNRFYNWVTSWWSDPEDKADDAMVMAAKKSKK
YDR452W	YDR452W_idr_1	1.00164	0.714435460584	VVVGKSEVRNVSMSRPKKKSLIAILSTCVLFFLVFIVVVGKSEVRNVSMSRPKKKSLIAILSTCVLFFLVFIVVVGKSEVRNVSMSRPKKKSLIAILSTCVLFFLVFIVVVGKSEVRNVSMSRPKKKSLIAILSTCVLFFLVFIVVVGKSEVRNVSMSRPKKKSLIAILSTCVLFFLVFIVVVGKSEVRNVSMSRPKKKSLIAILSTCVLFFLVFIVVVGKSEVRNVSMSRPKKKSLIAILSTCVLFFLVFIVVVG
YER113C	YER113C_idr_1	0.824067	0.587778946817	RVRPKRSVITLMAIVVVMLILRNQFYSSRTRGHGQEPVRVRPKRSVITLMAIVVVMLILRNQFYSSRTRGHGQEPVRVRPKRSVITLMAIVVVMLILRNQFYSSRTRGHGQEPVRVRPKRSVITLMAIVVVMLILRNQFYSSRTRGHGQEPVRVRPKRSVITLMAIVVVMLILRNQFYSSRTRGHGQEPVRVRPKRSVITLMAIVVVMLILRNQFYSSRTRGHGQEPVRVRPKRSVITLMAIVVVMLILRNQFYSS
YFR018C	YFR018C_idr_1	0.95635	0.682131699052	GMKYVLPLRLIGLAYLLVLFQVHRVTGWEGMKYVLPLRLIGLAYLLVLFQVHRVTGWEGMKYVLPLRLIGLAYLLVLFQVHRVTGWEGMKYVLPLRLIGLAYLLVLFQVHRVTGWEGMKYVLPLRLIGLAYLLVLFQVHRVTGWEGMKYVLPLRLIGLAYLLVLFQVHRVTGWEGMKYVLPLRLIGLAYLLVLFQVHRVTGWEGMKYVLPLRLIGLAYLLVLFQVHRVTGWEGMKYVLPLRLIGLAYLLVLFQVHR
YGL022W	YGL022W_idr_1	0.862008	0.614841120246	GSDRSCVLSVFQTILKLVIFVAIFGAAISGSDRSCVLSVFQTILKLVIFVAIFGAAISGSDRSCVLSVFQTILKLVIFVAIFGAAISGSDRSCVLSVFQTILKLVIFVAIFGAAISGSDRSCVLSVFQTILKLVIFVAIFGAAISGSDRSCVLSVFQTILKLVIFVAIFGAAISGSDRSCVLSVFQTILKLVIFVAIFGAAISGSDRSCVLSVFQTILKLVIFVAIFGAAISGSDRSCVLSVFQTILKLVIFVAIF
YHR057C	YHR057C_idr_1	1.02321	0.729818200122	KFSGLWCWLLLFLSVNVIASDVGELIDQDDKFSGLWCWLLLFLSVNVIASDVGELIDQDDKFSGLWCWLLLFLSVNVIASDVGELIDQDDKFSGLWCWLLLFLSVNVIASDVGELIDQDDKFSGLWCWLLLFLSVNVIASDVGELIDQDDKFSGLWCWLLLFLSVNVIASDVGELIDQDDKFSGLWCWLLLFLSVNVIASDVGELIDQDDKFSGLWCWLLLFLSVNVIASDVGELIDQDDKFSGLWCWLLLFLSVN
YJL186W	YJL186W_idr_1	0.841873	0.600478928213	LIRLKKRKILQVIVSAVVLILFFCSVHNDVSSSWLYGKKLRLPVLTLIRLKKRKILQVIVSAVVLILFFCSVHNDVSSSWLYGKKLRLPVLTLIRLKKRKILQVIVSAVVLILFFCSVHNDVSSSWLYGKKLRLPVLTLIRLKKRKILQVIVSAVVLILFFCSVHNDVSSSWLYGKKLRLPVLTLIRLKKRKILQVIVSAVVLILFFCSVHNDVSSSWLYGKKLRLPVLTLIRLKKRKILQVIVSAVVLILFFCSV
YJR051W	YJR051W_idr_1	1.17086	0.835131900398	IRSVRRVFIYVSIFVLIIVLKRTLSGTDQIRSVRRVFIYVSIFVLIIVLKRTLSGTDQIRSVRRVFIYVSIFVLIIVLKRTLSGTDQIRSVRRVFIYVSIFVLIIVLKRTLSGTDQIRSVRRVFIYVSIFVLIIVLKRTLSGTDQIRSVRRVFIYVSIFVLIIVLKRTLSGTDQIRSVRRVFIYVSIFVLIIVLKRTLSGTDQIRSVRRVFIYVSIFVLIIVLKRTLSGTDQIRSVRRVFIYVSIFVLIIVLKRTL
YLR001C	YLR001C_idr_1	0.866938	0.618357534544	NMAIQTIKYIFWLLPILGLTQALLQNPGDDNMAIQTIKYIFWLLPILGLTQALLQNPGDDNMAIQTIKYIFWLLPILGLTQALLQNPGDDNMAIQTIKYIFWLLPILGLTQALLQNPGDDNMAIQTIKYIFWLLPILGLTQALLQNPGDDNMAIQTIKYIFWLLPILGLTQALLQNPGDDNMAIQTIKYIFWLLPILGLTQALLQNPGDDNMAIQTIKYIFWLLPILGLTQALLQNPGDDNMAIQTIKYIFWLLPI
YLR087C	YLR087C_idr_1	0.946235	0.674916953239	EAISQLRGVPLTHQKDFSWVFLVDWILTVVVCEAISQLRGVPLTHQKDFSWVFLVDWILTVVVCEAISQLRGVPLTHQKDFSWVFLVDWILTVVVCEAISQLRGVPLTHQKDFSWVFLVDWILTVVVCEAISQLRGVPLTHQKDFSWVFLVDWILTVVVCEAISQLRGVPLTHQKDFSWVFLVDWILTVVVCEAISQLRGVPLTHQKDFSWVFLVDWILTVVVCEAISQLRGVPLTHQKDFSWVFLVDWILTVVVC
YLR201C	YLR201C_idr_1	1.14174	0.81436714916	LCRNTARTGCKFFRLYHSNPIEHVKPIHIKPLLCRNTARTGCKFFRLYHSNPIEHVKPIHIKPLLCRNTARTGCKFFRLYHSNPIEHVKPIHIKPLLCRNTARTGCKFFRLYHSNPIEHVKPIHIKPLLCRNTARTGCKFFRLYHSNPIEHVKPIHIKPLLCRNTARTGCKFFRLYHSNPIEHVKPIHIKPLLCRNTARTGCKFFRLYHSNPIEHVKPIHIKPLLCRNTARTGCKFFRLYHSNPIEHVKPIHIKPL
YLR299W	YLR299W_idr_1	0.972412	0.693588062217	LLCNRKVPKTLNTCFILHIFTLLTLGVLVLLCNRKVPKTLNTCFILHIFTLLTLGVLVLLCNRKVPKTLNTCFILHIFTLLTLGVLVLLCNRKVPKTLNTCFILHIFTLLTLGVLVLLCNRKVPKTLNTCFILHIFTLLTLGVLVLLCNRKVPKTLNTCFILHIFTLLTLGVLVLLCNRKVPKTLNTCFILHIFTLLTLGVLVLLCNRKVPKTLNTCFILHIFTLLTLGVLVLLCNRKVPKTLNTCFILHIFTLLT
YLR454W	YLR454W_idr_1	1.17127	0.835424566468	MFPINVLLYKWLIFAVTFLWSCKILLRKLMFPINVLLYKWLIFAVTFLWSCKILLRKLMFPINVLLYKWLIFAVTFLWSCKILLRKLMFPINVLLYKWLIFAVTFLWSCKILLRKLMFPINVLLYKWLIFAVTFLWSCKILLRKLMFPINVLLYKWLIFAVTFLWSCKILLRKLMFPINVLLYKWLIFAVTFLWSCKILLRKLMFPINVLLYKWLIFAVTFLWSCKILLRKLMFPINVLLYKWLIFAVTFLWSCKI
YMR183C	YMR183C_idr_2	1.08788	0.775950348461	ARKARKNKIRCLIICFIIFAIVVVVVVVPSVVETRKARKARKNKIRCLIICFIIFAIVVVVVVVPSVVETRKARKARKNKIRCLIICFIIFAIVVVVVVVPSVVETRKARKARKNKIRCLIICFIIFAIVVVVVVVPSVVETRKARKARKNKIRCLIICFIIFAIVVVVVVVPSVVETRKARKARKNKIRCLIICFIIFAIVVVVVVVPSVVETRKARKARKNKIRCLIICFIIFAIVVVVVVVPSVVETRKARKA
YNL213C	YNL213C_idr_3	0.947998	0.676174856158	CRSFHCLRCGPLLNENRGWSSKKIIKLVNKSCRSFHCLRCGPLLNENRGWSSKKIIKLVNKSCRSFHCLRCGPLLNENRGWSSKKIIKLVNKSCRSFHCLRCGPLLNENRGWSSKKIIKLVNKSCRSFHCLRCGPLLNENRGWSSKKIIKLVNKSCRSFHCLRCGPLLNENRGWSSKKIIKLVNKSCRSFHCLRCGPLLNENRGWSSKKIIKLVNKSCRSFHCLRCGPLLNENRGWSSKKIIKLVNKSCRSFHCLR
YOR330C	YOR330C_idr_1	0.838466	0.598048830509	TKLMVRSECMLRMVRRRPLRVQFCARWFSTKKNTAEAPTKLMVRSECMLRMVRRRPLRVQFCARWFSTKKNTAEAPTKLMVRSECMLRMVRRRPLRVQFCARWFSTKKNTAEAPTKLMVRSECMLRMVRRRPLRVQFCARWFSTKKNTAEAPTKLMVRSECMLRMVRRRPLRVQFCARWFSTKKNTAEAPTKLMVRSECMLRMVRRRPLRVQFCARWFSTKKNTAEAPTKLMVRSECMLRMVRRRPLRVQFCARWF
YPL232W	YPL232W_idr_4	1.402	1.0	RKARKNKIRCWLIVFAIIVVVVVVVVVPAVVKTRRKARKNKIRCWLIVFAIIVVVVVVVVVPAVVKTRRKARKNKIRCWLIVFAIIVVVVVVVVVPAVVKTRRKARKNKIRCWLIVFAIIVVVVVVVVVPAVVKTRRKARKNKIRCWLIVFAIIVVVVVVVVVPAVVKTRRKARKNKIRCWLIVFAIIVVVVVVVVVPAVVKTRRKARKNKIRCWLIVFAIIVVVVVVVVVPAVVKTRRKARKNKIRCWLIVFAII
