## Supplementary File 2 for "Discovering molecular features of intrinsically disordered regions by using evolution for contrastive learning": filter_102_idr_activations.txt

YBR276C	YBR276C_idr_4	0.804946	0.643242728058	SNLKLYANALKFRDKSFQLHISSELFSSIFFMKIPLESNLKLYANALKFRDKSFQLHISSELFSSIFFMKIPLESNLKLYANALKFRDKSFQLHISSELFSSIFFMKIPLESNLKLYANALKFRDKSFQLHISSELFSSIFFMKIPLESNLKLYANALKFRDKSFQLHISSELFSSIFFMKIPLESNLKLYANALKFRDKSFQLHISSELFSSIFFMKIPLESNLKLYANALKFRDKSFQLHISSELFSSIFFMKI
YCR048W	YCR048W_idr_5	0.887304	0.70905629793	SSKQLQKYKESLSPETREILQKSCDFCLFESSKQLQKYKESLSPETREILQKSCDFCLFESSKQLQKYKESLSPETREILQKSCDFCLFESSKQLQKYKESLSPETREILQKSCDFCLFESSKQLQKYKESLSPETREILQKSCDFCLFESSKQLQKYKESLSPETREILQKSCDFCLFESSKQLQKYKESLSPETREILQKSCDFCLFESSKQLQKYKESLSPETREILQKSCDFCLFESSKQLQKYKESLSPET
YDR083W	YDR083W_idr_4	0.867725	0.693410426694	IEERRQKLERRQKFIEVETEKEELEKKRRKIEERRQKLERRQKFIEVETEKEELEKKRRKIEERRQKLERRQKFIEVETEKEELEKKRRKIEERRQKLERRQKFIEVETEKEELEKKRRKIEERRQKLERRQKFIEVETEKEELEKKRRKIEERRQKLERRQKFIEVETEKEELEKKRRKIEERRQKLERRQKFIEVETEKEELEKKRRKIEERRQKLERRQKFIEVETEKEELEKKRRKIEERRQKLERRQKFIE
YGL027C	YGL027C_idr_1	0.899355	0.718685871037	LISKSKMFKTFWILTSIVLLASATVDISKLQELISKSKMFKTFWILTSIVLLASATVDISKLQELISKSKMFKTFWILTSIVLLASATVDISKLQELISKSKMFKTFWILTSIVLLASATVDISKLQELISKSKMFKTFWILTSIVLLASATVDISKLQELISKSKMFKTFWILTSIVLLASATVDISKLQELISKSKMFKTFWILTSIVLLASATVDISKLQELISKSKMFKTFWILTSIVLLASATVDISKLQE
YGR091W	YGR091W_idr_1	0.837473	0.669235588005	SSEEDYFDELEYDLADEVNEEKEDIQTKKLTTVNCQTEKFNPFEILSSEEDYFDELEYDLADEVNEEKEDIQTKKLTTVNCQTEKFNPFEILSSEEDYFDELEYDLADEVNEEKEDIQTKKLTTVNCQTEKFNPFEILSSEEDYFDELEYDLADEVNEEKEDIQTKKLTTVNCQTEKFNPFEILSSEEDYFDELEYDLADEVNEEKEDIQTKKLTTVNCQTEKFNPFEILSSEEDYFDELEYDLADEVNEEKEDIQ
YJL207C	YJL207C_idr_7	0.877092	0.700895612076	NLSMSSAYKYDESISGSWPSKDYNWYNIFEVNLSMSSAYKYDESISGSWPSKDYNWYNIFEVNLSMSSAYKYDESISGSWPSKDYNWYNIFEVNLSMSSAYKYDESISGSWPSKDYNWYNIFEVNLSMSSAYKYDESISGSWPSKDYNWYNIFEVNLSMSSAYKYDESISGSWPSKDYNWYNIFEVNLSMSSAYKYDESISGSWPSKDYNWYNIFEVNLSMSSAYKYDESISGSWPSKDYNWYNIFEVNLSMSSAY
YJL207C	YJL207C_idr_9	1.25139	1.0	ELISRTSSLKGAFENFDLLTLLYKLQMEEFFMELISRTSSLKGAFENFDLLTLLYKLQMEEFFMELISRTSSLKGAFENFDLLTLLYKLQMEEFFMELISRTSSLKGAFENFDLLTLLYKLQMEEFFMELISRTSSLKGAFENFDLLTLLYKLQMEEFFMELISRTSSLKGAFENFDLLTLLYKLQMEEFFMELISRTSSLKGAFENFDLLTLLYKLQMEEFFMELISRTSSLKGAFENFDLLTLLYKLQMEEFFM
YKR061W	YKR061W_idr_1	1.03864	0.829990601484	QICKVFLTQVKKLLFVSLLFCLIAQTCWLALVPYQRQLSLDSYFFQICKVFLTQVKKLLFVSLLFCLIAQTCWLALVPYQRQLSLDSYFFQICKVFLTQVKKLLFVSLLFCLIAQTCWLALVPYQRQLSLDSYFFQICKVFLTQVKKLLFVSLLFCLIAQTCWLALVPYQRQLSLDSYFFQICKVFLTQVKKLLFVSLLFCLIAQTCWLALVPYQRQLSLDSYFFQICKVFLTQVKKLLFVSLLFCLIAQTCWLAL
YLR454W	YLR454W_idr_1	0.929913	0.743105294053	MFPINVLLYKWLIFAVTFLWSCKILLRKLMFPINVLLYKWLIFAVTFLWSCKILLRKLMFPINVLLYKWLIFAVTFLWSCKILLRKLMFPINVLLYKWLIFAVTFLWSCKILLRKLMFPINVLLYKWLIFAVTFLWSCKILLRKLMFPINVLLYKWLIFAVTFLWSCKILLRKLMFPINVLLYKWLIFAVTFLWSCKILLRKLMFPINVLLYKWLIFAVTFLWSCKILLRKLMFPINVLLYKWLIFAVTFLWSCKI
YML060W	YML060W_idr_2	0.847616	0.677340926831	STTTGTIKKRKWDMIKETEAIVTKQMKLKVELSDLHIKEAKIDSTTTGTIKKRKWDMIKETEAIVTKQMKLKVELSDLHIKEAKIDSTTTGTIKKRKWDMIKETEAIVTKQMKLKVELSDLHIKEAKIDSTTTGTIKKRKWDMIKETEAIVTKQMKLKVELSDLHIKEAKIDSTTTGTIKKRKWDMIKETEAIVTKQMKLKVELSDLHIKEAKIDSTTTGTIKKRKWDMIKETEAIVTKQMKLKVELSDLHIKEAK
YML104C	YML104C_idr_1	0.96772	0.773317436067	PKFPQFRLILVLFYLISMIQWSVITFSLGFFLNPKFPQFRLILVLFYLISMIQWSVITFSLGFFLNPKFPQFRLILVLFYLISMIQWSVITFSLGFFLNPKFPQFRLILVLFYLISMIQWSVITFSLGFFLNPKFPQFRLILVLFYLISMIQWSVITFSLGFFLNPKFPQFRLILVLFYLISMIQWSVITFSLGFFLNPKFPQFRLILVLFYLISMIQWSVITFSLGFFLNPKFPQFRLILVLFYLISMIQWSVIT
YMR183C	YMR183C_idr_2	0.867101	0.692911827136	ARKARKNKIRCLIICFIIFAIVVVVVVVPSVVETRKARKARKNKIRCLIICFIIFAIVVVVVVVPSVVETRKARKARKNKIRCLIICFIIFAIVVVVVVVPSVVETRKARKARKNKIRCLIICFIIFAIVVVVVVVPSVVETRKARKARKNKIRCLIICFIIFAIVVVVVVVPSVVETRKARKARKNKIRCLIICFIIFAIVVVVVVVPSVVETRKARKARKNKIRCLIICFIIFAIVVVVVVVPSVVETRKARKA
YMR207C	YMR207C_idr_41	0.884231	0.706600166403	EEFEISLLIDELKKKFEDRRGNIVLEELTRLVDSKRKREEFEISLLIDELKKKFEDRRGNIVLEELTRLVDSKRKREEFEISLLIDELKKKFEDRRGNIVLEELTRLVDSKRKREEFEISLLIDELKKKFEDRRGNIVLEELTRLVDSKRKREEFEISLLIDELKKKFEDRRGNIVLEELTRLVDSKRKREEFEISLLIDELKKKFEDRRGNIVLEELTRLVDSKRKREEFEISLLIDELKKKFEDRRGNIVLEEL
YNL144C	YNL144C_idr_3	0.816799	0.652714738371	YPVEPPCYDFANPSKVIRYPIYEHCRPCLTSVKYPVEPPCYDFANPSKVIRYPIYEHCRPCLTSVKYPVEPPCYDFANPSKVIRYPIYEHCRPCLTSVKYPVEPPCYDFANPSKVIRYPIYEHCRPCLTSVKYPVEPPCYDFANPSKVIRYPIYEHCRPCLTSVKYPVEPPCYDFANPSKVIRYPIYEHCRPCLTSVKYPVEPPCYDFANPSKVIRYPIYEHCRPCLTSVKYPVEPPCYDFANPSKVIRYPIYEHC
YNL257C	YNL257C_idr_23	0.920231	0.735368046303	IQHDSLEYELAFKRFSPKFFEFASSTTTSIDQLITTFDKETESLYETLNCSISEYDILTLGEEKIQHDSLEYELAFKRFSPKFFEFASSTTTSIDQLITTFDKETESLYETLNCSISEYDILTLGEEKIQHDSLEYELAFKRFSPKFFEFASSTTTSIDQLITTFDKETESLYETLNCSISEYDILTLGEEKIQHDSLEYELAFKRFSPKFFEFASSTTTSIDQLITTFDKETESLYETLNCSISEYDILTLGEEK
YNR028W	YNR028W_idr_1	0.926594	0.740453352172	KSFFLYLYVAFMFSCITALPLPVDNKRASSDSLDLKKKKSFFLYLYVAFMFSCITALPLPVDNKRASSDSLDLKKKKSFFLYLYVAFMFSCITALPLPVDNKRASSDSLDLKKKKSFFLYLYVAFMFSCITALPLPVDNKRASSDSLDLKKKKSFFLYLYVAFMFSCITALPLPVDNKRASSDSLDLKKKKSFFLYLYVAFMFSCITALPLPVDNKRASSDSLDLKKKKSFFLYLYVAFMFSCITALPLPVDNKRA
YOL006C	YOL006C_idr_5	0.892598	0.713286820872	FVRENDKRKFEKEELLPESQLKEWLEKVDEKFVRENDKRKFEKEELLPESQLKEWLEKVDEKFVRENDKRKFEKEELLPESQLKEWLEKVDEKFVRENDKRKFEKEELLPESQLKEWLEKVDEKFVRENDKRKFEKEELLPESQLKEWLEKVDEKFVRENDKRKFEKEELLPESQLKEWLEKVDEKFVRENDKRKFEKEELLPESQLKEWLEKVDEKFVRENDKRKFEKEELLPESQLKEWLEKVDEKFVRENDKR
YOL089C	YOL089C_idr_6	0.821642	0.65658479117	YWFKQSLGVKASNEEFLSPISEILSISLKWYATQMKKFMDLSSPAFFSSYWFKQSLGVKASNEEFLSPISEILSISLKWYATQMKKFMDLSSPAFFSSYWFKQSLGVKASNEEFLSPISEILSISLKWYATQMKKFMDLSSPAFFSSYWFKQSLGVKASNEEFLSPISEILSISLKWYATQMKKFMDLSSPAFFSSYWFKQSLGVKASNEEFLSPISEILSISLKWYATQMKKFMDLSSPAFFSSYWFKQSLGVKA
YOL114C	YOL114C_idr_2	0.837169	0.668992623127	KKWNKIKEKANKERLLDKKVHSDKKKNRSKIKFNYKKWNKIKEKANKERLLDKKVHSDKKKNRSKIKFNYKKWNKIKEKANKERLLDKKVHSDKKKNRSKIKFNYKKWNKIKEKANKERLLDKKVHSDKKKNRSKIKFNYKKWNKIKEKANKERLLDKKVHSDKKKNRSKIKFNYKKWNKIKEKANKERLLDKKVHSDKKKNRSKIKFNYKKWNKIKEKANKERLLDKKVHSDKKKNRSKIKFNYKKWNKIKEKAN
YPR030W	YPR030W_idr_18	0.848531	0.678071679069	YDFDQLDPLASDPCNPYHMRYLVRKKKDRSLPLFEVAYDFDQLDPLASDPCNPYHMRYLVRKKKDRSLPLFEVAYDFDQLDPLASDPCNPYHMRYLVRKKKDRSLPLFEVAYDFDQLDPLASDPCNPYHMRYLVRKKKDRSLPLFEVAYDFDQLDPLASDPCNPYHMRYLVRKKKDRSLPLFEVAYDFDQLDPLASDPCNPYHMRYLVRKKKDRSLPLFEVAYDFDQLDPLASDPCNPYHMRYLVRKKKDRSLPLF
