## Supplementary File 2 for "Discovering molecular features of intrinsically disordered regions by using evolution for contrastive learning": filter_103_idr_activations.txt

YBL101C	YBL101C_idr_12	0.868795	0.707491227198	YNPYYLDFASKRRKERSVSLFEIRTKEKGTRALRYNPYYLDFASKRRKERSVSLFEIRTKEKGTRALRYNPYYLDFASKRRKERSVSLFEIRTKEKGTRALRYNPYYLDFASKRRKERSVSLFEIRTKEKGTRALRYNPYYLDFASKRRKERSVSLFEIRTKEKGTRALRYNPYYLDFASKRRKERSVSLFEIRTKEKGTRALRYNPYYLDFASKRRKERSVSLFEIRTKEKGTRALRYNPYYLDFASKRRKERSV
YBR041W	YBR041W_idr_1	0.886688	0.722062455903	SPIQVVVFALSRIFLLLFRLIKLIITPIQKSLGYLFGNSPIQVVVFALSRIFLLLFRLIKLIITPIQKSLGYLFGNSPIQVVVFALSRIFLLLFRLIKLIITPIQKSLGYLFGNSPIQVVVFALSRIFLLLFRLIKLIITPIQKSLGYLFGNSPIQVVVFALSRIFLLLFRLIKLIITPIQKSLGYLFGNSPIQVVVFALSRIFLLLFRLIKLIITPIQKSLGYLFGNSPIQVVVFALSRIFLLLFRLIKLIITPI
YBR135W	YBR135W_idr_2	0.892361	0.726682034521	ATAAAQQQQQQQQQQQQQQQQHQTQSISNDMQVPPQIATAAAQQQQQQQQQQQQQQQQHQTQSISNDMQVPPQIATAAAQQQQQQQQQQQQQQQQHQTQSISNDMQVPPQIATAAAQQQQQQQQQQQQQQQQHQTQSISNDMQVPPQIATAAAQQQQQQQQQQQQQQQQHQTQSISNDMQVPPQIATAAAQQQQQQQQQQQQQQQQHQTQSISNDMQVPPQIATAAAQQQQQQQQQQQQQQQQHQTQSISNDMQVP
YDR099W	YDR099W_idr_2	0.913933	0.744248703738	SGQEDQQQQQQQQQQQQQQQQQAPAEQTQGEPTKSGQEDQQQQQQQQQQQQQQQQQAPAEQTQGEPTKSGQEDQQQQQQQQQQQQQQQQQAPAEQTQGEPTKSGQEDQQQQQQQQQQQQQQQQQAPAEQTQGEPTKSGQEDQQQQQQQQQQQQQQQQQAPAEQTQGEPTKSGQEDQQQQQQQQQQQQQQQQQAPAEQTQGEPTKSGQEDQQQQQQQQQQQQQQQQQAPAEQTQGEPTKSGQEDQQQQQQQQQQQQQ
YDR457W	YDR457W_idr_42	1.04106	0.847772618918	EFLFTSPKDQKYFFHRKNEEILTDKEEHEPAYWELLEFLFTSPKDQKYFFHRKNEEILTDKEEHEPAYWELLEFLFTSPKDQKYFFHRKNEEILTDKEEHEPAYWELLEFLFTSPKDQKYFFHRKNEEILTDKEEHEPAYWELLEFLFTSPKDQKYFFHRKNEEILTDKEEHEPAYWELLEFLFTSPKDQKYFFHRKNEEILTDKEEHEPAYWELLEFLFTSPKDQKYFFHRKNEEILTDKEEHEPAYWELLEFLF
YHL020C	YHL020C_idr_7	0.893137	0.727314099505	SLPHHASFHYANCEEQKVEQQQQQQQQQQQQQLLQQQLLQQQQQKRNKDGDDSASPSSSSLPHHASFHYANCEEQKVEQQQQQQQQQQQQQLLQQQLLQQQQQKRNKDGDDSASPSSSSLPHHASFHYANCEEQKVEQQQQQQQQQQQQQLLQQQLLQQQQQKRNKDGDDSASPSSSSLPHHASFHYANCEEQKVEQQQQQQQQQQQQQLLQQQLLQQQQQKRNKDGDDSASPSSSSLPHHASFHYANCEEQKVEQ
YHL020C	YHL020C_idr_8	0.926225	0.754259230712	EMIRERFLQQQQQYRQQQQKDGNYVKPSQDNVDSKDEMIRERFLQQQQQYRQQQQKDGNYVKPSQDNVDSKDEMIRERFLQQQQQYRQQQQKDGNYVKPSQDNVDSKDEMIRERFLQQQQQYRQQQQKDGNYVKPSQDNVDSKDEMIRERFLQQQQQYRQQQQKDGNYVKPSQDNVDSKDEMIRERFLQQQQQYRQQQQKDGNYVKPSQDNVDSKDEMIRERFLQQQQQYRQQQQKDGNYVKPSQDNVDSKDEMIR
YHR057C	YHR057C_idr_1	1.01316	0.825056527636	KFSGLWCWLLLFLSVNVIASDVGELIDQDDKFSGLWCWLLLFLSVNVIASDVGELIDQDDKFSGLWCWLLLFLSVNVIASDVGELIDQDDKFSGLWCWLLLFLSVNVIASDVGELIDQDDKFSGLWCWLLLFLSVNVIASDVGELIDQDDKFSGLWCWLLLFLSVNVIASDVGELIDQDDKFSGLWCWLLLFLSVNVIASDVGELIDQDDKFSGLWCWLLLFLSVNVIASDVGELIDQDDKFSGLWCWLLLFLSVN
YJL062W	YJL062W_idr_1	0.87864	0.715508434199	NLKQFTCLSCAQLLAILLFIFAFFPRKIVLTGISKQDPDQDRDLQNLKQFTCLSCAQLLAILLFIFAFFPRKIVLTGISKQDPDQDRDLQNLKQFTCLSCAQLLAILLFIFAFFPRKIVLTGISKQDPDQDRDLQNLKQFTCLSCAQLLAILLFIFAFFPRKIVLTGISKQDPDQDRDLQNLKQFTCLSCAQLLAILLFIFAFFPRKIVLTGISKQDPDQDRDLQNLKQFTCLSCAQLLAILLFIFAFFPRKIVLT
YJL207C	YJL207C_idr_9	1.05385	0.858185430839	ELISRTSSLKGAFENFDLLTLLYKLQMEEFFMELISRTSSLKGAFENFDLLTLLYKLQMEEFFMELISRTSSLKGAFENFDLLTLLYKLQMEEFFMELISRTSSLKGAFENFDLLTLLYKLQMEEFFMELISRTSSLKGAFENFDLLTLLYKLQMEEFFMELISRTSSLKGAFENFDLLTLLYKLQMEEFFMELISRTSSLKGAFENFDLLTLLYKLQMEEFFMELISRTSSLKGAFENFDLLTLLYKLQMEEFFM
YKL032C	YKL032C_idr_10	1.09106	0.888488437608	QAQPQQQQQQQQQQQQQQQQAPYQGHFQQSPQQQQQQAQPQQQQQQQQQQQQQQQQAPYQGHFQQSPQQQQQQAQPQQQQQQQQQQQQQQQQAPYQGHFQQSPQQQQQQAQPQQQQQQQQQQQQQQQQAPYQGHFQQSPQQQQQQAQPQQQQQQQQQQQQQQQQAPYQGHFQQSPQQQQQQAQPQQQQQQQQQQQQQQQQAPYQGHFQQSPQQQQQQAQPQQQQQQQQQQQQQQQQAPYQGHFQQSPQQQQQQAQP
YKL088W	YKL088W_idr_6	0.978567	0.796883087685	GKQQQQQEQLQQNQQQEEQQKAQLQEQNQRAKGKQQQQQEQLQQNQQQEEQQKAQLQEQNQRAKGKQQQQQEQLQQNQQQEEQQKAQLQEQNQRAKGKQQQQQEQLQQNQQQEEQQKAQLQEQNQRAKGKQQQQQEQLQQNQQQEEQQKAQLQEQNQRAKGKQQQQQEQLQQNQQQEEQQKAQLQEQNQRAKGKQQQQQEQLQQNQQQEEQQKAQLQEQNQRAKGKQQQQQEQLQQNQQQEEQQKAQLQEQNQRAK
YKR061W	YKR061W_idr_1	1.22799	1.0	QICKVFLTQVKKLLFVSLLFCLIAQTCWLALVPYQRQLSLDSYFFQICKVFLTQVKKLLFVSLLFCLIAQTCWLALVPYQRQLSLDSYFFQICKVFLTQVKKLLFVSLLFCLIAQTCWLALVPYQRQLSLDSYFFQICKVFLTQVKKLLFVSLLFCLIAQTCWLALVPYQRQLSLDSYFFQICKVFLTQVKKLLFVSLLFCLIAQTCWLALVPYQRQLSLDSYFFQICKVFLTQVKKLLFVSLLFCLIAQTCWLAL
YLR087C	YLR087C_idr_1	0.861366	0.70144166344	EAISQLRGVPLTHQKDFSWVFLVDWILTVVVCEAISQLRGVPLTHQKDFSWVFLVDWILTVVVCEAISQLRGVPLTHQKDFSWVFLVDWILTVVVCEAISQLRGVPLTHQKDFSWVFLVDWILTVVVCEAISQLRGVPLTHQKDFSWVFLVDWILTVVVCEAISQLRGVPLTHQKDFSWVFLVDWILTVVVCEAISQLRGVPLTHQKDFSWVFLVDWILTVVVCEAISQLRGVPLTHQKDFSWVFLVDWILTVVVC
YLR206W	YLR206W_idr_5	0.89354	0.727642654863	QDEYLQYQYQQDQEQAMAQQRWLDQQQEQQQLAEQQYFQQQQQAAAAASALQQQQTAANMQQQQQQPADFQQPLPTGSNNPFSMDNLERQKQEQQHAQLQRQQEEARQQQEQLKLQQLQRQQQEEAQLNEPKNNPFLSNQYTGLPSTNIVPTQTGYGFGNQPQSPPTNSPQQNPTGISYSQPQQQQQPQQQPQYMQNFQQQQPQYAQNFQQQPQYTQNYQQQPQYIQPHQQQQQQQQQQQQQQGYTPDQGVSLIDL
YLR454W	YLR454W_idr_1	0.882511	0.718660895923	MFPINVLLYKWLIFAVTFLWSCKILLRKLMFPINVLLYKWLIFAVTFLWSCKILLRKLMFPINVLLYKWLIFAVTFLWSCKILLRKLMFPINVLLYKWLIFAVTFLWSCKILLRKLMFPINVLLYKWLIFAVTFLWSCKILLRKLMFPINVLLYKWLIFAVTFLWSCKILLRKLMFPINVLLYKWLIFAVTFLWSCKILLRKLMFPINVLLYKWLIFAVTFLWSCKILLRKLMFPINVLLYKWLIFAVTFLWSCKI
YML104C	YML104C_idr_1	1.14947	0.936053293436	PKFPQFRLILVLFYLISMIQWSVITFSLGFFLNPKFPQFRLILVLFYLISMIQWSVITFSLGFFLNPKFPQFRLILVLFYLISMIQWSVITFSLGFFLNPKFPQFRLILVLFYLISMIQWSVITFSLGFFLNPKFPQFRLILVLFYLISMIQWSVITFSLGFFLNPKFPQFRLILVLFYLISMIQWSVITFSLGFFLNPKFPQFRLILVLFYLISMIQWSVITFSLGFFLNPKFPQFRLILVLFYLISMIQWSVIT
YMR073C	YMR073C_idr_2	0.89232	0.72664893144	TKFVSLQLIQDLLDDPVFQKDNFKFSPSQLKNQLLVQKIPLYKTKFVSLQLIQDLLDDPVFQKDNFKFSPSQLKNQLLVQKIPLYKTKFVSLQLIQDLLDDPVFQKDNFKFSPSQLKNQLLVQKIPLYKTKFVSLQLIQDLLDDPVFQKDNFKFSPSQLKNQLLVQKIPLYKTKFVSLQLIQDLLDDPVFQKDNFKFSPSQLKNQLLVQKIPLYKTKFVSLQLIQDLLDDPVFQKDNFKFSPSQLKNQLLVQKIPL
YNL016W	YNL016W_idr_4	0.970285	0.790138504844	RSNFMPQQQQQGGQPLIMNDQQQPVMSEQQQQQQQQQQQQRSNFMPQQQQQGGQPLIMNDQQQPVMSEQQQQQQQQQQQQRSNFMPQQQQQGGQPLIMNDQQQPVMSEQQQQQQQQQQQQRSNFMPQQQQQGGQPLIMNDQQQPVMSEQQQQQQQQQQQQRSNFMPQQQQQGGQPLIMNDQQQPVMSEQQQQQQQQQQQQRSNFMPQQQQQGGQPLIMNDQQQPVMSEQQQQQQQQQQQQRSNFMPQQQQQGGQPL
YOL051W	YOL051W_idr_9	0.865274	0.704624315951	ILRQQQQMANNNGNPGTTSTGNNNNIATQQNMQQSLQQMQHLQQLKMQQQQQQQQQQQQQQQQQQQQQQQHIYPSSTPGVANYSILRQQQQMANNNGNPGTTSTGNNNNIATQQNMQQSLQQMQHLQQLKMQQQQQQQQQQQQQQQQQQQQQQQHIYPSSTPGVANYSILRQQQQMANNNGNPGTTSTGNNNNIATQQNMQQSLQQMQHLQQLKMQQQQQQQQQQQQQQQQQQQQQQQHIYPSSTPGVANYSILRQ
YOR205C	YOR205C_idr_2	0.895435	0.729185734106	KLNPDLQDLKYLLFSQDIQLSKQATQNDPDLKLNPDLQDLKYLLFSQDIQLSKQATQNDPDLKLNPDLQDLKYLLFSQDIQLSKQATQNDPDLKLNPDLQDLKYLLFSQDIQLSKQATQNDPDLKLNPDLQDLKYLLFSQDIQLSKQATQNDPDLKLNPDLQDLKYLLFSQDIQLSKQATQNDPDLKLNPDLQDLKYLLFSQDIQLSKQATQNDPDLKLNPDLQDLKYLLFSQDIQLSKQATQNDPDLKLNPDLQD
YPL050C	YPL050C_idr_1	0.865778	0.705034852399	SLSLVSYRLRKNPWVNIFLPVLAIFLIYIIFFQRDQSLSLVSYRLRKNPWVNIFLPVLAIFLIYIIFFQRDQSLSLVSYRLRKNPWVNIFLPVLAIFLIYIIFFQRDQSLSLVSYRLRKNPWVNIFLPVLAIFLIYIIFFQRDQSLSLVSYRLRKNPWVNIFLPVLAIFLIYIIFFQRDQSLSLVSYRLRKNPWVNIFLPVLAIFLIYIIFFQRDQSLSLVSYRLRKNPWVNIFLPVLAIFLIYIIFFQRDQSLSL
