## Supplementary File 2 for "Discovering molecular features of intrinsically disordered regions by using evolution for contrastive learning": filter_104_idr_activations.txt

YBL004W	YBL004W_idr_32	0.889513	0.774707441049	VLERRKERRSKRAILAVNAPQISADKKLRKHARSREKRKHEKDENGYYQRRNKRKRAVLERRKERRSKRAILAVNAPQISADKKLRKHARSREKRKHEKDENGYYQRRNKRKRAVLERRKERRSKRAILAVNAPQISADKKLRKHARSREKRKHEKDENGYYQRRNKRKRAVLERRKERRSKRAILAVNAPQISADKKLRKHARSREKRKHEKDENGYYQRRNKRKRAVLERRKERRSKRAILAVNAPQISADKKL
YBR079C	YBR079C_idr_3	0.825646	0.719083085143	AELEAAKKARIEEVRKRRYEEAIARRKEEIANAERQKRAQELAEATRKQREIEEAAAKKSTPYSFRAGNREPPSTPSTLPKATVSPDKAKLDMIAQKQREMEEAIEQRLAGRTAGGSSPATPATPATPATPTPSSGPKKMTMAEKLRAKRLAKGGRAELEAAKKARIEEVRKRRYEEAIARRKEEIANAERQKRAQELAEATRKQREIEEAAAKKSTPYSFRAGNREPPSTPSTLPKATVSPDKAKLDMIAQKQRE
YBR079C	YBR079C_idr_8	1.13455	0.988114497348	KHMEHAALHAEQDAEVRQQRILEEKAAIEAKLKHMEHAALHAEQDAEVRQQRILEEKAAIEAKLKHMEHAALHAEQDAEVRQQRILEEKAAIEAKLKHMEHAALHAEQDAEVRQQRILEEKAAIEAKLKHMEHAALHAEQDAEVRQQRILEEKAAIEAKLKHMEHAALHAEQDAEVRQQRILEEKAAIEAKLKHMEHAALHAEQDAEVRQQRILEEKAAIEAKLKHMEHAALHAEQDAEVRQQRILEEKAAIEAKL
YDL207W	YDL207W_idr_4	1.07595	0.937084848896	ANQKEIQSIRENKRRVEEQRKRKEEEERKRKEAEEKAKREQELLRQKKDEEERKRKEAEAKLAQQKQEEERKKIEEQNEKERQLKKEHEAKLLQQKDKLGKAANQKEIQSIRENKRRVEEQRKRKEEEERKRKEAEEKAKREQELLRQKKDEEERKRKEAEAKLAQQKQEEERKKIEEQNEKERQLKKEHEAKLLQQKDKLGKAANQKEIQSIRENKRRVEEQRKRKEEEERKRKEAEEKAKREQELLRQKKDEEE
YDR083W	YDR083W_idr_4	1.14819	1.0	IEERRQKLERRQKFIEVETEKEELEKKRRKIEERRQKLERRQKFIEVETEKEELEKKRRKIEERRQKLERRQKFIEVETEKEELEKKRRKIEERRQKLERRQKFIEVETEKEELEKKRRKIEERRQKLERRQKFIEVETEKEELEKKRRKIEERRQKLERRQKFIEVETEKEELEKKRRKIEERRQKLERRQKFIEVETEKEELEKKRRKIEERRQKLERRQKFIEVETEKEELEKKRRKIEERRQKLERRQKFIE
YGL244W	YGL244W_idr_7	0.851337	0.741458391604	QKEENAKAKEIAQQEKLQEDKDAKDKREKELLVAQFRRLGQKEENAKAKEIAQQEKLQEDKDAKDKREKELLVAQFRRLGQKEENAKAKEIAQQEKLQEDKDAKDKREKELLVAQFRRLGQKEENAKAKEIAQQEKLQEDKDAKDKREKELLVAQFRRLGQKEENAKAKEIAQQEKLQEDKDAKDKREKELLVAQFRRLGQKEENAKAKEIAQQEKLQEDKDAKDKREKELLVAQFRRLGQKEENAKAKEIAQQEK
YGR005C	YGR005C_idr_2	0.812156	0.707334733289	RKKELEADPEKQRQAYLKKQEREEELKKKQQQQKRRNNRKKFNHRVMRKKELEADPEKQRQAYLKKQEREEELKKKQQQQKRRNNRKKFNHRVMRKKELEADPEKQRQAYLKKQEREEELKKKQQQQKRRNNRKKFNHRVMRKKELEADPEKQRQAYLKKQEREEELKKKQQQQKRRNNRKKFNHRVMRKKELEADPEKQRQAYLKKQEREEELKKKQQQQKRRNNRKKFNHRVMRKKELEADPEKQRQAYLKKQE
YGR147C	YGR147C_idr_3	0.833927	0.726295389802	IQDVRRKQAHREAVQAENADKVEDASRKTFNEIQDVRRKQAHREAVQAENADKVEDASRKTFNEIQDVRRKQAHREAVQAENADKVEDASRKTFNEIQDVRRKQAHREAVQAENADKVEDASRKTFNEIQDVRRKQAHREAVQAENADKVEDASRKTFNEIQDVRRKQAHREAVQAENADKVEDASRKTFNEIQDVRRKQAHREAVQAENADKVEDASRKTFNEIQDVRRKQAHREAVQAENADKVEDASRKTFNE
YGR214W	YGR214W_idr_2	0.889407	0.774614934341	EVEQQVAEEATTEEAGEEEAKEEVTEEQAEATEWAEENADNVEWEVEQQVAEEATTEEAGEEEAKEEVTEEQAEATEWAEENADNVEWEVEQQVAEEATTEEAGEEEAKEEVTEEQAEATEWAEENADNVEWEVEQQVAEEATTEEAGEEEAKEEVTEEQAEATEWAEENADNVEWEVEQQVAEEATTEEAGEEEAKEEVTEEQAEATEWAEENADNVEWEVEQQVAEEATTEEAGEEEAKEEVTEEQAEATEWAE
YJL131C	YJL131C_idr_4	0.989427	0.86172567681	PQNNDKRALKELRKKERQEKLQKRIQRKKMNEMPQNNDKRALKELRKKERQEKLQKRIQRKKMNEMPQNNDKRALKELRKKERQEKLQKRIQRKKMNEMPQNNDKRALKELRKKERQEKLQKRIQRKKMNEMPQNNDKRALKELRKKERQEKLQKRIQRKKMNEMPQNNDKRALKELRKKERQEKLQKRIQRKKMNEMPQNNDKRALKELRKKERQEKLQKRIQRKKMNEMPQNNDKRALKELRKKERQEKLQKRI
YJR014W	YJR014W_idr_2	0.804264	0.70046099695	TQEVEAVTNKLAESSIGEAREEKLEKDLLKIQKKQENREQRELATQEVEAVTNKLAESSIGEAREEKLEKDLLKIQKKQENREQRELATQEVEAVTNKLAESSIGEAREEKLEKDLLKIQKKQENREQRELATQEVEAVTNKLAESSIGEAREEKLEKDLLKIQKKQENREQRELATQEVEAVTNKLAESSIGEAREEKLEKDLLKIQKKQENREQRELATQEVEAVTNKLAESSIGEAREEKLEKDLLKIQKKQE
YKL010C	YKL010C_idr_3	0.804896	0.701011365139	EGNNRESEAAEEANEGKKLRDFYKKREFAQVDTGSSEGNNRESEAAEEANEGKKLRDFYKKREFAQVDTGSSEGNNRESEAAEEANEGKKLRDFYKKREFAQVDTGSSEGNNRESEAAEEANEGKKLRDFYKKREFAQVDTGSSEGNNRESEAAEEANEGKKLRDFYKKREFAQVDTGSSEGNNRESEAAEEANEGKKLRDFYKKREFAQVDTGSSEGNNRESEAAEEANEGKKLRDFYKKREFAQVDTGSSEGNN
YKL113C	YKL113C_idr_1	0.822391	0.716248964101	TKEQLAAAAKRAQENKKLNKNKNKVTKGRRTKEQLAAAAKRAQENKKLNKNKNKVTKGRRTKEQLAAAAKRAQENKKLNKNKNKVTKGRRTKEQLAAAAKRAQENKKLNKNKNKVTKGRRTKEQLAAAAKRAQENKKLNKNKNKVTKGRRTKEQLAAAAKRAQENKKLNKNKNKVTKGRRTKEQLAAAAKRAQENKKLNKNKNKVTKGRRTKEQLAAAAKRAQENKKLNKNKNKVTKGRRTKEQLAAAAKRAQENK
YKL143W	YKL143W_idr_7	0.860509	0.749446413283	KDKEIERLKEAADEVSKGKLSQRRNRERQEKKKLEKVTNTLKDKEIERLKEAADEVSKGKLSQRRNRERQEKKKLEKVTNTLKDKEIERLKEAADEVSKGKLSQRRNRERQEKKKLEKVTNTLKDKEIERLKEAADEVSKGKLSQRRNRERQEKKKLEKVTNTLKDKEIERLKEAADEVSKGKLSQRRNRERQEKKKLEKVTNTLKDKEIERLKEAADEVSKGKLSQRRNRERQEKKKLEKVTNTLKDKEIERLKE
YKR054C	YKR054C_idr_33	0.862107	0.750838893599	MEQNESERKQEATEEIKKILKVQEEDIRKRKEVMEQNESERKQEATEEIKKILKVQEEDIRKRKEVMEQNESERKQEATEEIKKILKVQEEDIRKRKEVMEQNESERKQEATEEIKKILKVQEEDIRKRKEVMEQNESERKQEATEEIKKILKVQEEDIRKRKEVMEQNESERKQEATEEIKKILKVQEEDIRKRKEVMEQNESERKQEATEEIKKILKVQEEDIRKRKEVMEQNESERKQEATEEIKKILKVQEE
YLR106C	YLR106C_idr_33	0.938122	0.817042497228	AYLAENENDLKSLRTECIIQLLKLCGDDLELQQIETNEIAYLAENENDLKSLRTECIIQLLKLCGDDLELQQIETNEIAYLAENENDLKSLRTECIIQLLKLCGDDLELQQIETNEIAYLAENENDLKSLRTECIIQLLKLCGDDLELQQIETNEIAYLAENENDLKSLRTECIIQLLKLCGDDLELQQIETNEIAYLAENENDLKSLRTECIIQLLKLCGDDLELQQIETNEIAYLAENENDLKSLRTECIIQLL
YLR321C	YLR321C_idr_9	0.971678	0.846267556808	EKERNLRRLKRETDRLSRRGRRRLDDLETTMRMEKERNLRRLKRETDRLSRRGRRRLDDLETTMRMEKERNLRRLKRETDRLSRRGRRRLDDLETTMRMEKERNLRRLKRETDRLSRRGRRRLDDLETTMRMEKERNLRRLKRETDRLSRRGRRRLDDLETTMRMEKERNLRRLKRETDRLSRRGRRRLDDLETTMRMEKERNLRRLKRETDRLSRRGRRRLDDLETTMRMEKERNLRRLKRETDRLSRRGRRRLD
YNL059C	YNL059C_idr_5	0.82284	0.716639236507	EEELRIQAEKRKETGKRLQEQARLKRMEKLEEELRIQAEKRKETGKRLQEQARLKRMEKLEEELRIQAEKRKETGKRLQEQARLKRMEKLEEELRIQAEKRKETGKRLQEQARLKRMEKLEEELRIQAEKRKETGKRLQEQARLKRMEKLEEELRIQAEKRKETGKRLQEQARLKRMEKLEEELRIQAEKRKETGKRLQEQARLKRMEKLEEELRIQAEKRKETGKRLQEQARLKRMEKLEEELRIQAEKRKETGK
YOR217W	YOR217W_idr_6	0.813812	0.708776841221	DGEAAEKARRKLEEQHNIATKEAELLVKKEEERSKKLAATRVSGGHLERDNVVRDGEAAEKARRKLEEQHNIATKEAELLVKKEEERSKKLAATRVSGGHLERDNVVRDGEAAEKARRKLEEQHNIATKEAELLVKKEEERSKKLAATRVSGGHLERDNVVRDGEAAEKARRKLEEQHNIATKEAELLVKKEEERSKKLAATRVSGGHLERDNVVRDGEAAEKARRKLEEQHNIATKEAELLVKKEEERSKKLAAT
YOR290C	YOR290C_idr_8	0.940158	0.818815853926	FDNKSTSEEQEALLRSLLDAEEERRKKRESGVEEEEELKDFDNKSTSEEQEALLRSLLDAEEERRKKRESGVEEEEELKDFDNKSTSEEQEALLRSLLDAEEERRKKRESGVEEEEELKDFDNKSTSEEQEALLRSLLDAEEERRKKRESGVEEEEELKDFDNKSTSEEQEALLRSLLDAEEERRKKRESGVEEEEELKDFDNKSTSEEQEALLRSLLDAEEERRKKRESGVEEEEELKDFDNKSTSEEQEALLRS
YPL147W	YPL147W_idr_2	0.824647	0.718213304063	NEIEELERKLERVKGWEDERTKLREKLEIINEIEELERKLERVKGWEDERTKLREKLEIINEIEELERKLERVKGWEDERTKLREKLEIINEIEELERKLERVKGWEDERTKLREKLEIINEIEELERKLERVKGWEDERTKLREKLEIINEIEELERKLERVKGWEDERTKLREKLEIINEIEELERKLERVKGWEDERTKLREKLEIINEIEELERKLERVKGWEDERTKLREKLEIINEIEELERKLERVKGW
YPR112C	YPR112C_idr_9	1.00238	0.873004590866	RREALKRFREKEEKLLQEENRKKKKVDENKHSNIDDERREALKRFREKEEKLLQEENRKKKKVDENKHSNIDDERREALKRFREKEEKLLQEENRKKKKVDENKHSNIDDERREALKRFREKEEKLLQEENRKKKKVDENKHSNIDDERREALKRFREKEEKLLQEENRKKKKVDENKHSNIDDERREALKRFREKEEKLLQEENRKKKKVDENKHSNIDDERREALKRFREKEEKLLQEENRKKKKVDENKHSNI
