## Supplementary File 2 for "Discovering molecular features of intrinsically disordered regions by using evolution for contrastive learning": filter_105_idr_activations.txt

YBR203W	YBR203W_idr_2	0.749786	0.718082220589	VVSRSSSITSTSSGNSTGVHSTRRQRSNSSVASITTSIMSSIVVSRSSSITSTSSGNSTGVHSTRRQRSNSSVASITTSIMSSIVVSRSSSITSTSSGNSTGVHSTRRQRSNSSVASITTSIMSSIVVSRSSSITSTSSGNSTGVHSTRRQRSNSSVASITTSIMSSIVVSRSSSITSTSSGNSTGVHSTRRQRSNSSVASITTSIMSSIVVSRSSSITSTSSGNSTGVHSTRRQRSNSSVASITTSIMSSIVVSR
YBR221C	YBR221C_idr_1	0.7709	0.738302967905	FSRLPTSLARNVARRAPTSFVRPSAAAAALRFSFSRLPTSLARNVARRAPTSFVRPSAAAAALRFSFSRLPTSLARNVARRAPTSFVRPSAAAAALRFSFSRLPTSLARNVARRAPTSFVRPSAAAAALRFSFSRLPTSLARNVARRAPTSFVRPSAAAAALRFSFSRLPTSLARNVARRAPTSFVRPSAAAAALRFSFSRLPTSLARNVARRAPTSFVRPSAAAAALRFSFSRLPTSLARNVARRAPTSFVRPSA
YCL009C	YCL009C_idr_1	0.886051	0.848584662998	LRSLLQSGHRRVVASSCATMVRCSSSSTSALALRSLLQSGHRRVVASSCATMVRCSSSSTSALALRSLLQSGHRRVVASSCATMVRCSSSSTSALALRSLLQSGHRRVVASSCATMVRCSSSSTSALALRSLLQSGHRRVVASSCATMVRCSSSSTSALALRSLLQSGHRRVVASSCATMVRCSSSSTSALALRSLLQSGHRRVVASSCATMVRCSSSSTSALALRSLLQSGHRRVVASSCATMVRCSSSSTSALA
YCL027W	YCL027W_idr_1	0.89129	0.853602716483	VATIMQTTTTVLTTVAAMSTTLASNYISSQASSVATIMQTTTTVLTTVAAMSTTLASNYISSQASSVATIMQTTTTVLTTVAAMSTTLASNYISSQASSVATIMQTTTTVLTTVAAMSTTLASNYISSQASSVATIMQTTTTVLTTVAAMSTTLASNYISSQASSVATIMQTTTTVLTTVAAMSTTLASNYISSQASSVATIMQTTTTVLTTVAAMSTTLASNYISSQASSVATIMQTTTTVLTTVAAMSTTLASN
YDL052C	YDL052C_idr_1	0.783021	0.74991129098	SVIGRFLYYLRSVLVVLALAGCGFYGVIASISVIGRFLYYLRSVLVVLALAGCGFYGVIASISVIGRFLYYLRSVLVVLALAGCGFYGVIASISVIGRFLYYLRSVLVVLALAGCGFYGVIASISVIGRFLYYLRSVLVVLALAGCGFYGVIASISVIGRFLYYLRSVLVVLALAGCGFYGVIASISVIGRFLYYLRSVLVVLALAGCGFYGVIASISVIGRFLYYLRSVLVVLALAGCGFYGVIASISVIGRFLY
YDR055W	YDR055W_idr_1	0.972289	0.93117652821	QLHSLIASTALLITSALAATSSSSSIPSSCQLHSLIASTALLITSALAATSSSSSIPSSCQLHSLIASTALLITSALAATSSSSSIPSSCQLHSLIASTALLITSALAATSSSSSIPSSCQLHSLIASTALLITSALAATSSSSSIPSSCQLHSLIASTALLITSALAATSSSSSIPSSCQLHSLIASTALLITSALAATSSSSSIPSSCQLHSLIASTALLITSALAATSSSSSIPSSCQLHSLIASTALLITSA
YEL050C	YEL050C_idr_1	0.93522	0.89567533823	LVLGSLRSALSCSSTASLISKRNPCYPYGILVLGSLRSALSCSSTASLISKRNPCYPYGILVLGSLRSALSCSSTASLISKRNPCYPYGILVLGSLRSALSCSSTASLISKRNPCYPYGILVLGSLRSALSCSSTASLISKRNPCYPYGILVLGSLRSALSCSSTASLISKRNPCYPYGILVLGSLRSALSCSSTASLISKRNPCYPYGILVLGSLRSALSCSSTASLISKRNPCYPYGILVLGSLRSALSCSSTA
YER154W	YER154W_idr_1	0.809441	0.775214083293	FKLTSRLVTSRFAASSRLATARTIVLPRPHPSWFKLTSRLVTSRFAASSRLATARTIVLPRPHPSWFKLTSRLVTSRFAASSRLATARTIVLPRPHPSWFKLTSRLVTSRFAASSRLATARTIVLPRPHPSWFKLTSRLVTSRFAASSRLATARTIVLPRPHPSWFKLTSRLVTSRFAASSRLATARTIVLPRPHPSWFKLTSRLVTSRFAASSRLATARTIVLPRPHPSWFKLTSRLVTSRFAASSRLATARTIV
YGR023W	YGR023W_idr_1	0.861425	0.825000165545	ASCNPTRKKSSASSLSMWRTILMALTTLPLSVLSQELVPANSTTSSTAPSITSLSAVESFTSSTDATSSASLSTPSIASVSFTSFPQSSSLLTLSSTLSSELSSSSMQVSSSSTSSSSSEVTSSSSSSSSTLFSYSSSFSSSSSSSSSSSSSSSSSSSSSSSYFTLSTSSSSSIYSSSSYPSFSSSSSSNPTSSITSTSASSSITPASEYSNLAKTITSIIEGQTILSNYYTTITYSPTASASSGKNSHHSGLSKK
YGR189C	YGR189C_idr_2	0.808877	0.774674008622	RYDQAQEDFAVLANGGSISSSSTSSSTVSSSASSTVSSSVSSTVSSSASSTVSSSVSSTVSSSSSVSSSSSTSPSSSTATSSKTLASSSVTTSSSISSFEKQSSSSSKKTVASSSTSESIISSTKTPATVSSTTRSTVAPTTQQSSVSSDSPVQDKGGVATSSNDVTSSTTQISSKYTSTIQSSSSEASSTNSVQISNGADLAQSLPREGKLFSVLVALLALLRYDQAQEDFAVLANGGSISSSSTSSSTVSSSAS
YHL028W	YHL028W_idr_1	0.990659	0.948769627584	QTSMVSAKVSIWLVCSVICSSLVRATQSVCSSQNQTSMVSAKVSIWLVCSVICSSLVRATQSVCSSQNQTSMVSAKVSIWLVCSVICSSLVRATQSVCSSQNQTSMVSAKVSIWLVCSVICSSLVRATQSVCSSQNQTSMVSAKVSIWLVCSVICSSLVRATQSVCSSQNQTSMVSAKVSIWLVCSVICSSLVRATQSVCSSQNQTSMVSAKVSIWLVCSVICSSLVRATQSVCSSQNQTSMVSAKVSIWLVCSVI
YHL028W	YHL028W_idr_4	0.738366	0.707144752342	TPLSSVQSVETSTESSVYVSSSSITSSSSTSIVDTTTISPTLTSTSTTPLTTASTSTTPSTDITSALPTTTSTKLSTSIPTSTTSSTSTTTSTSSSTSTTVSVTSSTSTTTSTTSSTLISTSTSSSSSYRTRPARKAQDFENEYQSKFYQSKYPNEVTTTTLHTPSPSSNSTFSTPRLIYTDEKGQIMSESPSPRQSTYSLTAGSPPNDPSTLASPFHDPILPRRTSTFLHSPIQKQHEKMESNVTLGEDTVLVDQ
YIL011W	YIL011W_idr_2	0.753761	0.721889230405	AGISITSLGQTVSESGSESATASSDASSASESSSAASSSASESSSAASSSASESSSAASSSASESSSAASSSASEAAKSSSSAKSSGSSAASSAASSASSKASSAASSSAKASSSAEKSTNSSSSATSKNAGAAMDMGFFSAGVGAAIAGAAAMLLAGISITSLGQTVSESGSESATASSDASSASESSSAASSSASESSSAASSSASESSSAASSSASESSSAASSSASEAAKSSSSAKSSGSSAASSAASSASS
YIL117C	YIL117C_idr_1	1.03781	0.993931481016	TVITIAKRGLPKLTTSTSSTTTASSSSTITSVASSSSSLPLLTVITIAKRGLPKLTTSTSSTTTASSSSTITSVASSSSSLPLLTVITIAKRGLPKLTTSTSSTTTASSSSTITSVASSSSSLPLLTVITIAKRGLPKLTTSTSSTTTASSSSTITSVASSSSSLPLLTVITIAKRGLPKLTTSTSSTTTASSSSTITSVASSSSSLPLLTVITIAKRGLPKLTTSTSSTTTASSSSTITSVASSSSSLPLLTVIT
YJR051W	YJR051W_idr_1	0.764565	0.732235533523	IRSVRRVFIYVSIFVLIIVLKRTLSGTDQIRSVRRVFIYVSIFVLIIVLKRTLSGTDQIRSVRRVFIYVSIFVLIIVLKRTLSGTDQIRSVRRVFIYVSIFVLIIVLKRTLSGTDQIRSVRRVFIYVSIFVLIIVLKRTLSGTDQIRSVRRVFIYVSIFVLIIVLKRTLSGTDQIRSVRRVFIYVSIFVLIIVLKRTLSGTDQIRSVRRVFIYVSIFVLIIVLKRTLSGTDQIRSVRRVFIYVSIFVLIIVLKRTL
YKR042W	YKR042W_idr_2	1.01463	0.971726140527	AATTATSAAADGKVESVAAATTTLSSTAAAATTSAAASSSSSSSSSSSSSSSVAATTATSAAADGKVESVAAATTTLSSTAAAATTSAAASSSSSSSSSSSSSSSVAATTATSAAADGKVESVAAATTTLSSTAAAATTSAAASSSSSSSSSSSSSSSVAATTATSAAADGKVESVAAATTTLSSTAAAATTSAAASSSSSSSSSSSSSSSVAATTATSAAADGKVESVAAATTTLSSTAAAATTSAAASSSSSSS
YLR087C	YLR087C_idr_1	0.994923	0.952853267974	EAISQLRGVPLTHQKDFSWVFLVDWILTVVVCEAISQLRGVPLTHQKDFSWVFLVDWILTVVVCEAISQLRGVPLTHQKDFSWVFLVDWILTVVVCEAISQLRGVPLTHQKDFSWVFLVDWILTVVVCEAISQLRGVPLTHQKDFSWVFLVDWILTVVVCEAISQLRGVPLTHQKDFSWVFLVDWILTVVVCEAISQLRGVPLTHQKDFSWVFLVDWILTVVVCEAISQLRGVPLTHQKDFSWVFLVDWILTVVVC
YLR332W	YLR332W_idr_1	0.928775	0.88950241204	LSFTTKNSFRLLLLILSCISTIRAQFFVQSSSSNSSAVSTARSSVSRVSSSSSILSSSMVSSSSADSSSLTSSTSSRSLVSHTSSSTSIASISFTSFSFSSDSSTSSSSSASSDSSSSSSFSISSTSATSESSTSSTQTSTSSSSSLSSTPSSSSSPSTITSAPSTSSTPSTTAYNQGSTITSIINGLSFTTKNSFRLLLLILSCISTIRAQFFVQSSSSNSSAVSTARSSVSRVSSSSSILSSSMVSSSSADSSS
YLR390W-A	YLR390W-A_idr_2	0.78544	0.752228514436	KSSCSEQNASLGDSSSSASSSASSSSKASSSTKASSSSASSSTKASSSSASSSTKASSSSAAPSSSKASSTESSSSSSSSTKAPSSEESSSTYVSSSKQASSTSEAHSSSAASSTVSQETVSSALPTSTAVISTFSEGSGNVLEAGKSVFIAAVAAMLIKSSCSEQNASLGDSSSSASSSASSSSKASSSTKASSSSASSSTKASSSSASSSTKASSSSAAPSSSKASSTESSSSSSSSTKAPSSEESSSTYVSSS
YMR305C	YMR305C_idr_2	0.739777	0.708496109247	GETIVPVNENAVVATTSSTAVASQATTSTLEPTTSANVVTSQQQTSTLQSSEAASTVGSSTSSSPSSSSSTSSSASSSAGETIVPVNENAVVATTSSTAVASQATTSTLEPTTSANVVTSQQQTSTLQSSEAASTVGSSTSSSPSSSSSTSSSASSSAGETIVPVNENAVVATTSSTAVASQATTSTLEPTTSANVVTSQQQTSTLQSSEAASTVGSSTSSSPSSSSSTSSSASSSAGETIVPVNENAVVATTSST
YNL029C	YNL029C_idr_1	0.774221	0.741483420318	LLIRRTINAFLGCIHCNLTATCILIAFVITMYVVLVSEPASLLIRRTINAFLGCIHCNLTATCILIAFVITMYVVLVSEPASLLIRRTINAFLGCIHCNLTATCILIAFVITMYVVLVSEPASLLIRRTINAFLGCIHCNLTATCILIAFVITMYVVLVSEPASLLIRRTINAFLGCIHCNLTATCILIAFVITMYVVLVSEPASLLIRRTINAFLGCIHCNLTATCILIAFVITMYVVLVSEPASLLIRRTINAF
YNL058C	YNL058C_idr_5	0.761823	0.729610226038	TTTSSTALSKPTSSVVSETSSKSLPSLTSSAFSTSSGATSSSTTTSSTALSKPTSSVVSETSSKSLPSLTSSAFSTSSGATSSSTTTSSTALSKPTSSVVSETSSKSLPSLTSSAFSTSSGATSSSTTTSSTALSKPTSSVVSETSSKSLPSLTSSAFSTSSGATSSSTTTSSTALSKPTSSVVSETSSKSLPSLTSSAFSTSSGATSSSTTTSSTALSKPTSSVVSETSSKSLPSLTSSAFSTSSGATSSSTTTS
YNL066W	YNL066W_idr_3	0.808619	0.774427004807	TSTEASSTVASTTTLISESSVTKSSSKVASSSESTEQIATTSSSAQTTLTSSETSTSESSVPISTSGSASTSSAASSATTSTEASSTVASTTTLISESSVTKSSSKVASSSESTEQIATTSSSAQTTLTSSETSTSESSVPISTSGSASTSSAASSATTSTEASSTVASTTTLISESSVTKSSSKVASSSESTEQIATTSSSAQTTLTSSETSTSESSVPISTSGSASTSSAASSATTSTEASSTVASTTTLISES
YNL283C	YNL283C_idr_5	1.04415	1.0	STSSTATSTSTTSSSSTSVSSKTSTKLDTKTSTSSSATHSSSSSSTTSTTTSSSETTTSSSSSSSSSSTSTTSTTSTTSSTTSTSSSPSTTSSSTSASSSSETSSTQATSSSTTSTSSSTSTATVTSTPSSTSIGTSTHYTTRVVTQSVVSQANQQASTIFTTRTSVYATVSSTSSSTSSLLNGKSSSSKSKGLSGSTSSTATSTSTTSSSSTSVSSKTSTKLDTKTSTSSSATHSSSSSSTTSTTTSSSETTTSS
YNL322C	YNL322C_idr_1	0.755753	0.72379653142	MRRTLLHSFATLLLSLSLWSAAVMAAVTTQVTVVTNVAGALVTETTIWDPATAAAAATTTAQTGFFTTVFTTTNDVGTTVTLTQTVNRATMLPTTTTSTSSTGKTTTTVPTATSSLSSGLYLSTVTTTNDLGTTVTLTQTFTHSSTSATSSASSSVSSSVSSSGSSSSVKTTTSTGSAVAETGTRPDPSTDFTEPPVSMRRTLLHSFATLLLSLSLWSAAVMAAVTTQVTVVTNVAGALVTETTIWDPATAAAAAT
YNR044W	YNR044W_idr_1	0.74422	0.712751744668	TLSFAHFTYLFTILLGLTNIALASDPETILVTITKTNDANGVVTTTVSPALVSTSTIVQAGTTTLYTTWCPLTVSTSSAAEISPSISYATTLSRFSTLTLSTEVCSHEACPSSSTLPTTTLSVTSKFTPVTTLQISSTSEILQPTSSTAIATISASTSSLSATSISTPSTSVESTIESSSLTPTVSSIFLSSSSAPSSLQTSVTTTEVSTTSISIQYQTSSMVTISQYMGSGSQTRLPLGKLVFAIMAVACNVIFS
YOL030W	YOL030W_idr_4	0.74279	0.711381492855	CDAKDDDDEEDDDTSSSSSSSSSSSSSASSSSESSSSTSKASSSSPSASETSLLKSAASATSSSQSSSKSKGAAGIIEIPLIFRALCDAKDDDDEEDDDTSSSSSSSSSSSSSASSSSESSSSTSKASSSSPSASETSLLKSAASATSSSQSSSKSKGAAGIIEIPLIFRALCDAKDDDDEEDDDTSSSSSSSSSSSSSASSSSESSSSTSKASSSSPSASETSLLKSAASATSSSQSSSKSKGAAGIIEIPLIFR
YOL105C	YOL105C_idr_6	0.778103	0.745201606946	SVESSSSKEGSSTSYMPSTTSSLSSAQISSTTRRTSTDMKSSEMIATTVSTTSTTSSSTSSTTSSTTSSTTSSTTSSTTSSSTSSTTSSTTSSTTSSTTSSTTSSTTSSTTSSTTSSTTSIFSVTSSSSSITLSSSEHTTVDSRTSSPSSTLVPVSSSSSTLSTPKVTSMTPSTSSTIPIVTSVELVTSVVTKAIVSTSDQHQETIFVTRTSVVERSSEVATATAAASNNRSNSTSKQRLSGSVESSSSKEGSSTS
YOR008C	YOR008C_idr_2	0.744603	0.71311799761	NSISSSDSSTESTSASSSTTSSTTSSTTSTTSSTTSSTTSSMASSSTVQNSPESTQAAASISTSQSSSTVTSESSLTSDTLATSSTSSQSQDATSIIYSTTFHTEGGSTIFVTNTITASAQNSGSATGTAGSDSTSGSKTHKKKANSISSSDSSTESTSASSSTTSSTTSSTTSTTSSTTSSTTSSMASSSTVQNSPESTQAAASISTSQSSSTVTSESSLTSDTLATSSTSSQSQDATSIIYSTTFHTEGGSTIF
YOR010C	YOR010C_idr_2	0.818508	0.783897862923	TTAASSTEASSAATSSAVASSSETTSSAVASSSEATSSAVASSSEASSSAATSSAVASSSEATSSTVASSTKAASSTKASSSAVSSAVATTAASSTEASSAATSSAVASSSETTSSAVASSSEATSSAVASSSEASSSAATSSAVASSSEATSSTVASSTKAASSTKASSSAVSSAVATTAASSTEASSAATSSAVASSSETTSSAVASSSEATSSAVASSSEASSSAATSSAVASSSEATSSTVASSTKAASSTK
