## Supplementary File 2 for "Discovering molecular features of intrinsically disordered regions by using evolution for contrastive learning": filter_106_idr_activations.txt

YAL025C	YAL025C_idr_3	0.738805	0.72870475038	GEYVDVDDLEKWLADSDREASSASESESDSESESDSDSDEENKNSAKRRKKGTSAKTKRPKVEIEYEEEHEVQNAEQEVAQGEYVDVDDLEKWLADSDREASSASESESDSESESDSDSDEENKNSAKRRKKGTSAKTKRPKVEIEYEEEHEVQNAEQEVAQGEYVDVDDLEKWLADSDREASSASESESDSESESDSDSDEENKNSAKRRKKGTSAKTKRPKVEIEYEEEHEVQNAEQEVAQGEYVDVDDLEKWL
YBL010C	YBL010C_idr_1	0.715373	0.705593072587	SDRDQIEPVTNALDAESDSSDDFGNFSDASVENDLYNQNSTSDRDQIEPVTNALDAESDSSDDFGNFSDASVENDLYNQNSTSDRDQIEPVTNALDAESDSSDDFGNFSDASVENDLYNQNSTSDRDQIEPVTNALDAESDSSDDFGNFSDASVENDLYNQNSTSDRDQIEPVTNALDAESDSSDDFGNFSDASVENDLYNQNSTSDRDQIEPVTNALDAESDSSDDFGNFSDASVENDLYNQNSTSDRDQIEPVT
YBL014C	YBL014C_idr_10	0.748375	0.738143745272	RYISDDKVLQESDADDDLITSDIDEDTDNQRYISDDKVLQESDADDDLITSDIDEDTDNQRYISDDKVLQESDADDDLITSDIDEDTDNQRYISDDKVLQESDADDDLITSDIDEDTDNQRYISDDKVLQESDADDDLITSDIDEDTDNQRYISDDKVLQESDADDDLITSDIDEDTDNQRYISDDKVLQESDADDDLITSDIDEDTDNQRYISDDKVLQESDADDDLITSDIDEDTDNQRYISDDKVLQESDADD
YBR030W	YBR030W_idr_3	0.746876	0.736665652347	EDEEDEDGQAKSDNLSDDIESEEEEEEEEGDDEDEEDEDGQAKSDNLSDDIESEEEEEEEEGDDEDEEDEDGQAKSDNLSDDIESEEEEEEEEGDDEDEEDEDGQAKSDNLSDDIESEEEEEEEEGDDEDEEDEDGQAKSDNLSDDIESEEEEEEEEGDDEDEEDEDGQAKSDNLSDDIESEEEEEEEEGDDEDEEDEDGQAKSDNLSDDIESEEEEEEEEGDDEDEEDEDGQAKSDNLSDDIESEEEEEEEEGDD
YBR152W	YBR152W_idr_1	0.719484	0.709648216	SFRHFKRRLDTSSADESSSADEEHPDQNVSFRHFKRRLDTSSADESSSADEEHPDQNVSFRHFKRRLDTSSADESSSADEEHPDQNVSFRHFKRRLDTSSADESSSADEEHPDQNVSFRHFKRRLDTSSADESSSADEEHPDQNVSFRHFKRRLDTSSADESSSADEEHPDQNVSFRHFKRRLDTSSADESSSADEEHPDQNVSFRHFKRRLDTSSADESSSADEEHPDQNVSFRHFKRRLDTSSADESSSADEEH
YBR271W	YBR271W_idr_2	0.725738	0.715816146922	DLYTPDDIQVEALQFNLAEREPKDPCSPQRDEILTAVDEEESDDDLYTPDDIQVEALQFNLAEREPKDPCSPQRDEILTAVDEEESDDDLYTPDDIQVEALQFNLAEREPKDPCSPQRDEILTAVDEEESDDDLYTPDDIQVEALQFNLAEREPKDPCSPQRDEILTAVDEEESDDDLYTPDDIQVEALQFNLAEREPKDPCSPQRDEILTAVDEEESDDDLYTPDDIQVEALQFNLAEREPKDPCSPQRDEILTA
YCL043C	YCL043C_idr_2	0.745884	0.735687096276	KALYEEAQEKAAEEADADAELADEEDAIHDELKALYEEAQEKAAEEADADAELADEEDAIHDELKALYEEAQEKAAEEADADAELADEEDAIHDELKALYEEAQEKAAEEADADAELADEEDAIHDELKALYEEAQEKAAEEADADAELADEEDAIHDELKALYEEAQEKAAEEADADAELADEEDAIHDELKALYEEAQEKAAEEADADAELADEEDAIHDELKALYEEAQEKAAEEADADAELADEEDAIHDEL
YCL061C	YCL061C_idr_3	0.760907	0.750504181248	RAKNSLELELSDDDEDDVLQQYRLKRRELMRKRRLEIGDDRAKNSLELELSDDDEDDVLQQYRLKRRELMRKRRLEIGDDRAKNSLELELSDDDEDDVLQQYRLKRRELMRKRRLEIGDDRAKNSLELELSDDDEDDVLQQYRLKRRELMRKRRLEIGDDRAKNSLELELSDDDEDDVLQQYRLKRRELMRKRRLEIGDDRAKNSLELELSDDDEDDVLQQYRLKRRELMRKRRLEIGDDRAKNSLELELSDDDED
YCR057C	YCR057C_idr_2	0.771096	0.760554589966	MEDGAADDDEVLLKDDADEDNEENEENDVVMESDDEEGWIGFNGKDNKLPLSNENDSSDEEENEKELPMEDGAADDDEVLLKDDADEDNEENEENDVVMESDDEEGWIGFNGKDNKLPLSNENDSSDEEENEKELPMEDGAADDDEVLLKDDADEDNEENEENDVVMESDDEEGWIGFNGKDNKLPLSNENDSSDEEENEKELPMEDGAADDDEVLLKDDADEDNEENEENDVVMESDDEEGWIGFNGKDNKLPLS
YDL115C	YDL115C_idr_6	0.777702	0.767070380081	SINSSNFIDLDGQEGEIEISDNEDDSDEGDDIEYPRSINSSNFIDLDGQEGEIEISDNEDDSDEGDDIEYPRSINSSNFIDLDGQEGEIEISDNEDDSDEGDDIEYPRSINSSNFIDLDGQEGEIEISDNEDDSDEGDDIEYPRSINSSNFIDLDGQEGEIEISDNEDDSDEGDDIEYPRSINSSNFIDLDGQEGEIEISDNEDDSDEGDDIEYPRSINSSNFIDLDGQEGEIEISDNEDDSDEGDDIEYPRSINS
YDL153C	YDL153C_idr_10	0.85412	0.842443595311	FGDSNKDDDHSLLEDEDEEEVLAMDEDDESIDEREDEEEEEEEELDGAAAYKKIFGRNLETDQLPEEDEENGMLDNFGDSNKDDDHSLLEDEDEEEVLAMDEDDESIDEREDEEEEEEEELDGAAAYKKIFGRNLETDQLPEEDEENGMLDNFGDSNKDDDHSLLEDEDEEEVLAMDEDDESIDEREDEEEEEEEELDGAAAYKKIFGRNLETDQLPEEDEENGMLDNFGDSNKDDDHSLLEDEDEEEVLAMDEDD
YDR162C	YDR162C_idr_3	0.774063	0.763480322704	EVENKARPFYLTHLITQSVSPKNNIDNTNEDEYDDNDEWEDIDDVAEVEADEVENKARPFYLTHLITQSVSPKNNIDNTNEDEYDDNDEWEDIDDVAEVEADEVENKARPFYLTHLITQSVSPKNNIDNTNEDEYDDNDEWEDIDDVAEVEADEVENKARPFYLTHLITQSVSPKNNIDNTNEDEYDDNDEWEDIDDVAEVEADEVENKARPFYLTHLITQSVSPKNNIDNTNEDEYDDNDEWEDIDDVAEVEADE
YDR299W	YDR299W_idr_3	0.740509	0.730385432924	VNFNENEDEEQHARIENDEELEAVKNDDIQIFVNFNENEDEEQHARIENDEELEAVKNDDIQIFVNFNENEDEEQHARIENDEELEAVKNDDIQIFVNFNENEDEEQHARIENDEELEAVKNDDIQIFVNFNENEDEEQHARIENDEELEAVKNDDIQIFVNFNENEDEEQHARIENDEELEAVKNDDIQIFVNFNENEDEEQHARIENDEELEAVKNDDIQIFVNFNENEDEEQHARIENDEELEAVKNDDIQIF
YDR330W	YDR330W_idr_5	0.726715	0.716780299494	TNTNTYINDNSSDSLDSEEENDDDEYEYVEEPVIELDEDGNIKEYTKLVRKPKTISKTNTNTYINDNSSDSLDSEEENDDDEYEYVEEPVIELDEDGNIKEYTKLVRKPKTISKTNTNTYINDNSSDSLDSEEENDDDEYEYVEEPVIELDEDGNIKEYTKLVRKPKTISKTNTNTYINDNSSDSLDSEEENDDDEYEYVEEPVIELDEDGNIKEYTKLVRKPKTISKTNTNTYINDNSSDSLDSEEENDDDEYEY
YDR346C	YDR346C_idr_2	0.72939	0.719418432575	DEEESSADEDDNEDEDEESGDSEEESGSEEEDEEESSADEDDNEDEDEESGDSEEESGSEEEDEEESSADEDDNEDEDEESGDSEEESGSEEEDEEESSADEDDNEDEDEESGDSEEESGSEEEDEEESSADEDDNEDEDEESGDSEEESGSEEEDEEESSADEDDNEDEDEESGDSEEESGSEEEDEEESSADEDDNEDEDEESGDSEEESGSEEEDEEESSADEDDNEDEDEESGDSEEESGSEEEDEEESSAD
YDR513W	YDR513W_idr_1	0.760865	0.750462852024	ETNFSFDSNLIVIIIITLFATRIIAKRFLSTPKETNFSFDSNLIVIIIITLFATRIIAKRFLSTPKETNFSFDSNLIVIIIITLFATRIIAKRFLSTPKETNFSFDSNLIVIIIITLFATRIIAKRFLSTPKETNFSFDSNLIVIIIITLFATRIIAKRFLSTPKETNFSFDSNLIVIIIITLFATRIIAKRFLSTPKETNFSFDSNLIVIIIITLFATRIIAKRFLSTPKETNFSFDSNLIVIIIITLFATRIIA
YEL055C	YEL055C_idr_3	0.713012	0.703264291387	NKQGFAQLFEGEEEFEEIKEENDASEDESKTGSESESESESDSDDADEKDEEDEANEDILNIDKEATSALVKALNLPDNIVNDKGEVDLDQLEGLSDDGGDDEDEESMDDEKMNKQGFAQLFEGEEEFEEIKEENDASEDESKTGSESESESESDSDDADEKDEEDEANEDILNIDKEATSALVKALNLPDNIVNDKGEVDLDQLEGLSDDGGDDEDEESMDDEKMNKQGFAQLFEGEEEFEEIKEENDASEDESK
YER002W	YER002W_idr_2	0.79755	0.786646792582	LSKVVKRIPLTKPVLDEDEDEDEGEDEQNDYNAATVELSKVVKRIPLTKPVLDEDEDEDEGEDEQNDYNAATVELSKVVKRIPLTKPVLDEDEDEDEGEDEQNDYNAATVELSKVVKRIPLTKPVLDEDEDEDEGEDEQNDYNAATVELSKVVKRIPLTKPVLDEDEDEDEGEDEQNDYNAATVELSKVVKRIPLTKPVLDEDEDEDEGEDEQNDYNAATVELSKVVKRIPLTKPVLDEDEDEDEGEDEQNDYNAA
YER021W	YER021W_idr_3	0.857546	0.845822950076	QNEKSENGENDDDTLDGDLMDDMSDISDLDDLGFLQNEKSENGENDDDTLDGDLMDDMSDISDLDDLGFLQNEKSENGENDDDTLDGDLMDDMSDISDLDDLGFLQNEKSENGENDDDTLDGDLMDDMSDISDLDDLGFLQNEKSENGENDDDTLDGDLMDDMSDISDLDDLGFLQNEKSENGENDDDTLDGDLMDDMSDISDLDDLGFLQNEKSENGENDDDTLDGDLMDDMSDISDLDDLGFLQNEKSENGEND
YFL007W	YFL007W_idr_20	0.765085	0.754625521965	LKTDLFRLSNNTAENDLLGNDIADYDDAEGLEDELDEYLKTDLFRLSNNTAENDLLGNDIADYDDAEGLEDELDEYLKTDLFRLSNNTAENDLLGNDIADYDDAEGLEDELDEYLKTDLFRLSNNTAENDLLGNDIADYDDAEGLEDELDEYLKTDLFRLSNNTAENDLLGNDIADYDDAEGLEDELDEYLKTDLFRLSNNTAENDLLGNDIADYDDAEGLEDELDEYLKTDLFRLSNNTAENDLLGNDIADYDDA
YGL019W	YGL019W_idr_2	0.764745	0.754290596526	DEEEDEDDVVEEDEVDQEMQSNDGHDEGKRRNKDEEEDEDDVVEEDEVDQEMQSNDGHDEGKRRNKDEEEDEDDVVEEDEVDQEMQSNDGHDEGKRRNKDEEEDEDDVVEEDEVDQEMQSNDGHDEGKRRNKDEEEDEDDVVEEDEVDQEMQSNDGHDEGKRRNKDEEEDEDDVVEEDEVDQEMQSNDGHDEGKRRNKDEEEDEDDVVEEDEVDQEMQSNDGHDEGKRRNKDEEEDEDDVVEEDEVDQEMQSNDGH
YGL114W	YGL114W_idr_3	0.755201	0.744876528505	LLNNIIDDTFQSMLLEEERAINSSRRNTYVDGRQDTVRLVSRDNELLNNIIDDTFQSMLLEEERAINSSRRNTYVDGRQDTVRLVSRDNELLNNIIDDTFQSMLLEEERAINSSRRNTYVDGRQDTVRLVSRDNELLNNIIDDTFQSMLLEEERAINSSRRNTYVDGRQDTVRLVSRDNELLNNIIDDTFQSMLLEEERAINSSRRNTYVDGRQDTVRLVSRDNELLNNIIDDTFQSMLLEEERAINSSRRNTYVD
YGL141W	YGL141W_idr_3	0.743093	0.732933735205	RFYEELQEYEDLYREHLEEESDEDMEKEIDLDKERPPLKSLLLNKMKKRLKRFYEELQEYEDLYREHLEEESDEDMEKEIDLDKERPPLKSLLLNKMKKRLKRFYEELQEYEDLYREHLEEESDEDMEKEIDLDKERPPLKSLLLNKMKKRLKRFYEELQEYEDLYREHLEEESDEDMEKEIDLDKERPPLKSLLLNKMKKRLKRFYEELQEYEDLYREHLEEESDEDMEKEIDLDKERPPLKSLLLNKMKKRLKR
YGL194C	YGL194C_idr_2	0.740143	0.730024757557	QDISALTEEEDKIIQEMNEETEADSSNRLEEMEKENSGLIAFSQDISALTEEEDKIIQEMNEETEADSSNRLEEMEKENSGLIAFSQDISALTEEEDKIIQEMNEETEADSSNRLEEMEKENSGLIAFSQDISALTEEEDKIIQEMNEETEADSSNRLEEMEKENSGLIAFSQDISALTEEEDKIIQEMNEETEADSSNRLEEMEKENSGLIAFSQDISALTEEEDKIIQEMNEETEADSSNRLEEMEKENSGLIA
YGL207W	YGL207W_idr_7	0.738749	0.728649664346	LATGSDDEASDESEEEVSEYEASEDDVSDESAFSEDEEGSEVDDDISGDESEDYTGDESEEGEDWDELEKKAARADRGANFRDLATGSDDEASDESEEEVSEYEASEDDVSDESAFSEDEEGSEVDDDISGDESEDYTGDESEEGEDWDELEKKAARADRGANFRDLATGSDDEASDESEEEVSEYEASEDDVSDESAFSEDEEGSEVDDDISGDESEDYTGDESEEGEDWDELEKKAARADRGANFRDLATGSDD
YGL249W	YGL249W_idr_5	0.825085	0.813805442006	KTENQSIEESERHDETAIETQEFDENDCLSSKTENQSIEESERHDETAIETQEFDENDCLSSKTENQSIEESERHDETAIETQEFDENDCLSSKTENQSIEESERHDETAIETQEFDENDCLSSKTENQSIEESERHDETAIETQEFDENDCLSSKTENQSIEESERHDETAIETQEFDENDCLSSKTENQSIEESERHDETAIETQEFDENDCLSSKTENQSIEESERHDETAIETQEFDENDCLSSKTENQSIE
YGL250W	YGL250W_idr_1	0.82983	0.818485814846	SEEEAHKTVEVDDVGVQLDEGDEEDLLEYDDELVEEQPSDSEEEAHKTVEVDDVGVQLDEGDEEDLLEYDDELVEEQPSDSEEEAHKTVEVDDVGVQLDEGDEEDLLEYDDELVEEQPSDSEEEAHKTVEVDDVGVQLDEGDEEDLLEYDDELVEEQPSDSEEEAHKTVEVDDVGVQLDEGDEEDLLEYDDELVEEQPSDSEEEAHKTVEVDDVGVQLDEGDEEDLLEYDDELVEEQPSDSEEEAHKTVEVDDVGV
YGR013W	YGR013W_idr_7	0.768312	0.757808871568	KNHSGAKGSANTEEEDTNMEDEDEEDDTEDDLALEKRKNHSGAKGSANTEEEDTNMEDEDEEDDTEDDLALEKRKNHSGAKGSANTEEEDTNMEDEDEEDDTEDDLALEKRKNHSGAKGSANTEEEDTNMEDEDEEDDTEDDLALEKRKNHSGAKGSANTEEEDTNMEDEDEEDDTEDDLALEKRKNHSGAKGSANTEEEDTNMEDEDEEDDTEDDLALEKRKNHSGAKGSANTEEEDTNMEDEDEEDDTEDDLAL
YGR056W	YGR056W_idr_2	0.718556	0.708732212267	LDYEDIEEDVMEPPNDFSEDMIANIFNPPPSLNLDMDLNLSPSSNNSSNFMDLSTIASGDNDGKECDTAEESEDENEDTEDEHEIEDILDYEDIEEDVMEPPNDFSEDMIANIFNPPPSLNLDMDLNLSPSSNNSSNFMDLSTIASGDNDGKECDTAEESEDENEDTEDEHEIEDILDYEDIEEDVMEPPNDFSEDMIANIFNPPPSLNLDMDLNLSPSSNNSSNFMDLSTIASGDNDGKECDTAEESEDENEDTE
YGR071C	YGR071C_idr_2	0.735013	0.724964837826	TLEDNEIINNSDHSSSHSTSHEEEDEEEDDTTLEDNEIINNSDHSSSHSTSHEEEDEEEDDTTLEDNEIINNSDHSSSHSTSHEEEDEEEDDTTLEDNEIINNSDHSSSHSTSHEEEDEEEDDTTLEDNEIINNSDHSSSHSTSHEEEDEEEDDTTLEDNEIINNSDHSSSHSTSHEEEDEEEDDTTLEDNEIINNSDHSSSHSTSHEEEDEEEDDTTLEDNEIINNSDHSSSHSTSHEEEDEEEDDTTLEDNEII
YGR104C	YGR104C_idr_2	0.751914	0.741634624271	NNSKHTEDTVNESRNSDDIIDVDMDASPAPSNENNSKHTEDTVNESRNSDDIIDVDMDASPAPSNENNSKHTEDTVNESRNSDDIIDVDMDASPAPSNENNSKHTEDTVNESRNSDDIIDVDMDASPAPSNENNSKHTEDTVNESRNSDDIIDVDMDASPAPSNENNSKHTEDTVNESRNSDDIIDVDMDASPAPSNENNSKHTEDTVNESRNSDDIIDVDMDASPAPSNENNSKHTEDTVNESRNSDDIIDVDMD
YGR116W	YGR116W_idr_1	0.719544	0.70970724095	EETGDSKLVPRDEEEIVNDNDETKAPSEEEEGEDVFDSSEEDEDIDEDEDEETGDSKLVPRDEEEIVNDNDETKAPSEEEEGEDVFDSSEEDEDIDEDEDEETGDSKLVPRDEEEIVNDNDETKAPSEEEEGEDVFDSSEEDEDIDEDEDEETGDSKLVPRDEEEIVNDNDETKAPSEEEEGEDVFDSSEEDEDIDEDEDEETGDSKLVPRDEEEIVNDNDETKAPSEEEEGEDVFDSSEEDEDIDEDEDEETGDS
YGR187C	YGR187C_idr_3	0.816875	0.805707971355	AGAVEEMPSKNAEEEEEEESEEEEDDDEEDEIVEVAAGAVEEMPSKNAEEEEEEESEEEEDDDEEDEIVEVAAGAVEEMPSKNAEEEEEEESEEEEDDDEEDEIVEVAAGAVEEMPSKNAEEEEEEESEEEEDDDEEDEIVEVAAGAVEEMPSKNAEEEEEEESEEEEDDDEEDEIVEVAAGAVEEMPSKNAEEEEEEESEEEEDDDEEDEIVEVAAGAVEEMPSKNAEEEEEEESEEEEDDDEEDEIVEVAAGAV
YGR285C	YGR285C_idr_2	0.806009	0.79499000456	EFERIEAEKNVKTVDESNVDPDELLFDTELADEDLEFERIEAEKNVKTVDESNVDPDELLFDTELADEDLEFERIEAEKNVKTVDESNVDPDELLFDTELADEDLEFERIEAEKNVKTVDESNVDPDELLFDTELADEDLEFERIEAEKNVKTVDESNVDPDELLFDTELADEDLEFERIEAEKNVKTVDESNVDPDELLFDTELADEDLEFERIEAEKNVKTVDESNVDPDELLFDTELADEDLEFERIEAEKNV
YHL020C	YHL020C_idr_6	0.736428	0.726360095936	QDGNARTTTGAGEDETSSDEDDDDEEFFDASEQDGNARTTTGAGEDETSSDEDDDDEEFFDASEQDGNARTTTGAGEDETSSDEDDDDEEFFDASEQDGNARTTTGAGEDETSSDEDDDDEEFFDASEQDGNARTTTGAGEDETSSDEDDDDEEFFDASEQDGNARTTTGAGEDETSSDEDDDDEEFFDASEQDGNARTTTGAGEDETSSDEDDDDEEFFDASEQDGNARTTTGAGEDETSSDEDDDDEEFFDASE
YHR111W	YHR111W_idr_1	0.789612	0.778816874269	NDYHLEDTTSELEALRLENAQLREQLAKREDSSRDNDYHLEDTTSELEALRLENAQLREQLAKREDSSRDNDYHLEDTTSELEALRLENAQLREQLAKREDSSRDNDYHLEDTTSELEALRLENAQLREQLAKREDSSRDNDYHLEDTTSELEALRLENAQLREQLAKREDSSRDNDYHLEDTTSELEALRLENAQLREQLAKREDSSRDNDYHLEDTTSELEALRLENAQLREQLAKREDSSRDNDYHLEDTTSE
YHR115C	YHR115C_idr_2	1.01386	1.0	TLESESESEFENEDEDEPDIEMDIDMEINNNLGVRLVDTLESESESEFENEDEDEPDIEMDIDMEINNNLGVRLVDTLESESESEFENEDEDEPDIEMDIDMEINNNLGVRLVDTLESESESEFENEDEDEPDIEMDIDMEINNNLGVRLVDTLESESESEFENEDEDEPDIEMDIDMEINNNLGVRLVDTLESESESEFENEDEDEPDIEMDIDMEINNNLGVRLVDTLESESESEFENEDEDEPDIEMDIDMEI
YHR170W	YHR170W_idr_6	0.864459	0.852641154876	PPEEHEMDEDEDEDAPQINIDELLDELDEMTLEDGVENTPVESQQPPEEHEMDEDEDEDAPQINIDELLDELDEMTLEDGVENTPVESQQPPEEHEMDEDEDEDAPQINIDELLDELDEMTLEDGVENTPVESQQPPEEHEMDEDEDEDAPQINIDELLDELDEMTLEDGVENTPVESQQPPEEHEMDEDEDEDAPQINIDELLDELDEMTLEDGVENTPVESQQPPEEHEMDEDEDEDAPQINIDELLDELDEMT
YHR196W	YHR196W_idr_6	0.728374	0.718415949059	LAQLSMQEGEDDEIEVIEHSNVISNPLQDQASPVEKLEPDSIVYANGESDEFVDASEYKDLAQLSMQEGEDDEIEVIEHSNVISNPLQDQASPVEKLEPDSIVYANGESDEFVDASEYKDLAQLSMQEGEDDEIEVIEHSNVISNPLQDQASPVEKLEPDSIVYANGESDEFVDASEYKDLAQLSMQEGEDDEIEVIEHSNVISNPLQDQASPVEKLEPDSIVYANGESDEFVDASEYKDLAQLSMQEGEDDEIEV
YIL126W	YIL126W_idr_4	0.860393	0.848630162596	EQEAFLRRLIESETNRDDDDKAELDDDELNDEQEAFLRRLIESETNRDDDDKAELDDDELNDEQEAFLRRLIESETNRDDDDKAELDDDELNDEQEAFLRRLIESETNRDDDDKAELDDDELNDEQEAFLRRLIESETNRDDDDKAELDDDELNDEQEAFLRRLIESETNRDDDDKAELDDDELNDEQEAFLRRLIESETNRDDDDKAELDDDELNDEQEAFLRRLIESETNRDDDDKAELDDDELNDEQEAFLRR
YIR012W	YIR012W_idr_1	0.759353	0.748972295664	EPQEEFITTEEVEQEIVPTVEVEQDVPVDIEGENDDDDEMMNDDEPQEEFITTEEVEQEIVPTVEVEQDVPVDIEGENDDDDEMMNDDEPQEEFITTEEVEQEIVPTVEVEQDVPVDIEGENDDDDEMMNDDEPQEEFITTEEVEQEIVPTVEVEQDVPVDIEGENDDDDEMMNDDEPQEEFITTEEVEQEIVPTVEVEQDVPVDIEGENDDDDEMMNDDEPQEEFITTEEVEQEIVPTVEVEQDVPVDIEGENDD
YJL069C	YJL069C_idr_4	0.736365	0.726298307865	NEDSQDKNEDTMDVDDEDDSSSDDYSEDSEEAAWIDSDDEKIKVPNEDSQDKNEDTMDVDDEDDSSSDDYSEDSEEAAWIDSDDEKIKVPNEDSQDKNEDTMDVDDEDDSSSDDYSEDSEEAAWIDSDDEKIKVPNEDSQDKNEDTMDVDDEDDSSSDDYSEDSEEAAWIDSDDEKIKVPNEDSQDKNEDTMDVDDEDDSSSDDYSEDSEEAAWIDSDDEKIKVPNEDSQDKNEDTMDVDDEDDSSSDDYSEDSEE
YJL092W	YJL092W_idr_10	0.740676	0.730550397078	CVFNDDKKDESEEDEEEDQENSKKDASPKKTRVLSVEDSIDEERRMCVFNDDKKDESEEDEEEDQENSKKDASPKKTRVLSVEDSIDEERRMCVFNDDKKDESEEDEEEDQENSKKDASPKKTRVLSVEDSIDEERRMCVFNDDKKDESEEDEEEDQENSKKDASPKKTRVLSVEDSIDEERRMCVFNDDKKDESEEDEEEDQENSKKDASPKKTRVLSVEDSIDEERRMCVFNDDKKDESEEDEEEDQENSKKDA
YJL140W	YJL140W_idr_2	0.736257	0.726191310446	KRSQKKHKKKHLKHENANDETTAVEDEDDDLDEDDVNAKRSQKKHKKKHLKHENANDETTAVEDEDDDLDEDDVNAKRSQKKHKKKHLKHENANDETTAVEDEDDDLDEDDVNAKRSQKKHKKKHLKHENANDETTAVEDEDDDLDEDDVNAKRSQKKHKKKHLKHENANDETTAVEDEDDDLDEDDVNAKRSQKKHKKKHLKHENANDETTAVEDEDDDLDEDDVNAKRSQKKHKKKHLKHENANDETTAVEDED
YJL149W	YJL149W_idr_5	0.783705	0.772990923562	SEPEMIIIDDDDDDDEINAAIPPSSDDTAATISSEPEMIIIDDDDDDDEINAAIPPSSDDTAATISSEPEMIIIDDDDDDDEINAAIPPSSDDTAATISSEPEMIIIDDDDDDDEINAAIPPSSDDTAATISSEPEMIIIDDDDDDDEINAAIPPSSDDTAATISSEPEMIIIDDDDDDDEINAAIPPSSDDTAATISSEPEMIIIDDDDDDDEINAAIPPSSDDTAATISSEPEMIIIDDDDDDDEINAAIPPSS
YKL100C	YKL100C_idr_5	0.753631	0.743328416939	EVDKSLKKAIEKKENSITYSTFILSEYYNDADKYALLGDDVNENFDDDEEFVQEEDLSDSSEEELSEEDLLDDESSEVDKSLKKAIEKKENSITYSTFILSEYYNDADKYALLGDDVNENFDDDEEFVQEEDLSDSSEEELSEEDLLDDESSEVDKSLKKAIEKKENSITYSTFILSEYYNDADKYALLGDDVNENFDDDEEFVQEEDLSDSSEEELSEEDLLDDESSEVDKSLKKAIEKKENSITYSTFILSEYY
YKL125W	YKL125W_idr_2	0.815611	0.804460922308	LDELDDDVDDDDLEEVDLEDDDDLDDDSGDDDDENCGNSNEELRSGAADGSQSDSEDMDIIEGMDGTEEYNVELTLDELDDDVDDDDLEEVDLEDDDDLDDDSGDDDDENCGNSNEELRSGAADGSQSDSEDMDIIEGMDGTEEYNVELTLDELDDDVDDDDLEEVDLEDDDDLDDDSGDDDDENCGNSNEELRSGAADGSQSDSEDMDIIEGMDGTEEYNVELTLDELDDDVDDDDLEEVDLEDDDDLDDDSGDD
YKR048C	YKR048C_idr_6	0.770095	0.759567097847	FEFEEDEEEADEDEDEEEDDDHGLEDDDGESAEEQDDFAGRPEQAPEFEFEEDEEEADEDEDEEEDDDHGLEDDDGESAEEQDDFAGRPEQAPEFEFEEDEEEADEDEDEEEDDDHGLEDDDGESAEEQDDFAGRPEQAPEFEFEEDEEEADEDEDEEEDDDHGLEDDDGESAEEQDDFAGRPEQAPEFEFEEDEEEADEDEDEEEDDDHGLEDDDGESAEEQDDFAGRPEQAPEFEFEEDEEEADEDEDEEEDDD
YKR095W	YKR095W_idr_16	0.725279	0.715363465531	DSKGPLRKEEIQFIQNIMQEDDSTITESDSDSKGPLRKEEIQFIQNIMQEDDSTITESDSDSKGPLRKEEIQFIQNIMQEDDSTITESDSDSKGPLRKEEIQFIQNIMQEDDSTITESDSDSKGPLRKEEIQFIQNIMQEDDSTITESDSDSKGPLRKEEIQFIQNIMQEDDSTITESDSDSKGPLRKEEIQFIQNIMQEDDSTITESDSDSKGPLRKEEIQFIQNIMQEDDSTITESDSDSKGPLRKEEIQFIQN
YLL026W	YLL026W_idr_3	0.780345	0.769677236993	NVPEEAEECLEVLPNHEATIGADTLGDDDNEDSMEIDDDLDNVPEEAEECLEVLPNHEATIGADTLGDDDNEDSMEIDDDLDNVPEEAEECLEVLPNHEATIGADTLGDDDNEDSMEIDDDLDNVPEEAEECLEVLPNHEATIGADTLGDDDNEDSMEIDDDLDNVPEEAEECLEVLPNHEATIGADTLGDDDNEDSMEIDDDLDNVPEEAEECLEVLPNHEATIGADTLGDDDNEDSMEIDDDLDNVPEEAEECL
YLR009W	YLR009W_idr_2	0.748816	0.738579260043	AKEQERAESVSEQEESEEEEEDMEIDSDEEEEEQLEKQKILAKEQERAESVSEQEESEEEEEDMEIDSDEEEEEQLEKQKILAKEQERAESVSEQEESEEEEEDMEIDSDEEEEEQLEKQKILAKEQERAESVSEQEESEEEEEDMEIDSDEEEEEQLEKQKILAKEQERAESVSEQEESEEEEEDMEIDSDEEEEEQLEKQKILAKEQERAESVSEQEESEEEEEDMEIDSDEEEEEQLEKQKILAKEQERAESV
YLR099W-A	YLR099W-A_idr_1	0.766985	0.756499505343	ADSEDTSVILQGIDTINSVEGLEEDGYLSADSEDTSVILQGIDTINSVEGLEEDGYLSADSEDTSVILQGIDTINSVEGLEEDGYLSADSEDTSVILQGIDTINSVEGLEEDGYLSADSEDTSVILQGIDTINSVEGLEEDGYLSADSEDTSVILQGIDTINSVEGLEEDGYLSADSEDTSVILQGIDTINSVEGLEEDGYLSADSEDTSVILQGIDTINSVEGLEEDGYLSADSEDTSVILQGIDTINSVEGLEE
YLR106C	YLR106C_idr_33	0.765448	0.754983963321	AYLAENENDLKSLRTECIIQLLKLCGDDLELQQIETNEIAYLAENENDLKSLRTECIIQLLKLCGDDLELQQIETNEIAYLAENENDLKSLRTECIIQLLKLCGDDLELQQIETNEIAYLAENENDLKSLRTECIIQLLKLCGDDLELQQIETNEIAYLAENENDLKSLRTECIIQLLKLCGDDLELQQIETNEIAYLAENENDLKSLRTECIIQLLKLCGDDLELQQIETNEIAYLAENENDLKSLRTECIIQLL
YLR212C	YLR212C_idr_2	0.741377	0.731242117759	SYLDDVLVDDENMVGELEEDLDADGDHKLVSYLDDVLVDDENMVGELEEDLDADGDHKLVSYLDDVLVDDENMVGELEEDLDADGDHKLVSYLDDVLVDDENMVGELEEDLDADGDHKLVSYLDDVLVDDENMVGELEEDLDADGDHKLVSYLDDVLVDDENMVGELEEDLDADGDHKLVSYLDDVLVDDENMVGELEEDLDADGDHKLVSYLDDVLVDDENMVGELEEDLDADGDHKLVSYLDDVLVDDENMVGE
YLR287C	YLR287C_idr_3	0.766414	0.755936769463	EEPDFSANSDDIFLDFEDSESESDSQKEEFDQEEPDFSANSDDIFLDFEDSESESDSQKEEFDQEEPDFSANSDDIFLDFEDSESESDSQKEEFDQEEPDFSANSDDIFLDFEDSESESDSQKEEFDQEEPDFSANSDDIFLDFEDSESESDSQKEEFDQEEPDFSANSDDIFLDFEDSESESDSQKEEFDQEEPDFSANSDDIFLDFEDSESESDSQKEEFDQEEPDFSANSDDIFLDFEDSESESDSQKEEFDQ
YLR357W	YLR357W_idr_3	0.780507	0.769836263377	LEYEEVEETMEDVTGKDKDDDGLEPDVENEKESLLEYEEVEETMEDVTGKDKDDDGLEPDVENEKESLLEYEEVEETMEDVTGKDKDDDGLEPDVENEKESLLEYEEVEETMEDVTGKDKDDDGLEPDVENEKESLLEYEEVEETMEDVTGKDKDDDGLEPDVENEKESLLEYEEVEETMEDVTGKDKDDDGLEPDVENEKESLLEYEEVEETMEDVTGKDKDDDGLEPDVENEKESLLEYEEVEETMEDVTGKDK
YLR454W	YLR454W_idr_23	0.78359	0.772877988373	ENVDLMSNEKLLQRLADTTKANEELKDEDIAKMKDDLENVDLMSNEKLLQRLADTTKANEELKDEDIAKMKDDLENVDLMSNEKLLQRLADTTKANEELKDEDIAKMKDDLENVDLMSNEKLLQRLADTTKANEELKDEDIAKMKDDLENVDLMSNEKLLQRLADTTKANEELKDEDIAKMKDDLENVDLMSNEKLLQRLADTTKANEELKDEDIAKMKDDLENVDLMSNEKLLQRLADTTKANEELKDEDIAKMK
YML059C	YML059C_idr_13	0.757377	0.747022532246	DKDHGDETDHSDTDGLDDQDRDEEDEEEDDDIDNYDTKSCSSNLIDEEDESVDKDHGDETDHSDTDGLDDQDRDEEDEEEDDDIDNYDTKSCSSNLIDEEDESVDKDHGDETDHSDTDGLDDQDRDEEDEEEDDDIDNYDTKSCSSNLIDEEDESVDKDHGDETDHSDTDGLDDQDRDEEDEEEDDDIDNYDTKSCSSNLIDEEDESVDKDHGDETDHSDTDGLDDQDRDEEDEEEDDDIDNYDTKSCSSNLIDEE
YML074C	YML074C_idr_3	0.801528	0.790570246863	MGVEGEDEDEDADIYDSEDYDLTPDEDEIIGDDMDDLDDEEEEEVRIEEVQEEDEEDNDGEEEQEEEEEEEQKEEVKPEPKKSKKEKKRKHEEKMGVEGEDEDEDADIYDSEDYDLTPDEDEIIGDDMDDLDDEEEEEVRIEEVQEEDEEDNDGEEEQEEEEEEEQKEEVKPEPKKSKKEKKRKHEEKMGVEGEDEDEDADIYDSEDYDLTPDEDEIIGDDMDDLDDEEEEEVRIEEVQEEDEEDNDGEEEQEEEE
YMR049C	YMR049C_idr_1	0.729912	0.719933666303	MAKNNKTTEAKMSKKRAASEESDVEEDEDKLLSVDGLIDAEASESDEDDDEYESAVEEKESSSDKEAQDDSDDDSDAELNKLLAEEEGDGEEDYDSSEFSDDTTSLTDRLSGVKLQTIVDPNIYSKYADGSDRIIKPEINPVYDSDDSDAETQMAKNNKTTEAKMSKKRAASEESDVEEDEDKLLSVDGLIDAEASESDEDDDEYESAVEEKESSSDKEAQDDSDDDSDAELNKLLAEEEGDGEEDYDSSEFSDDT
YMR186W	YMR186W_idr_6	0.793532	0.782683420033	DEDEETETAPEASTEAPVEEVPADTEMEEVDDEDEETETAPEASTEAPVEEVPADTEMEEVDDEDEETETAPEASTEAPVEEVPADTEMEEVDDEDEETETAPEASTEAPVEEVPADTEMEEVDDEDEETETAPEASTEAPVEEVPADTEMEEVDDEDEETETAPEASTEAPVEEVPADTEMEEVDDEDEETETAPEASTEAPVEEVPADTEMEEVDDEDEETETAPEASTEAPVEEVPADTEMEEVDDEDEETET
YMR235C	YMR235C_idr_3	0.93329	0.920530723662	DFEEVDSEDEEGEDEEDEDEDEKLEEIETERLEKELLEVQVDDLAERLAETEIKDFEEVDSEDEEGEDEEDEDEDEKLEEIETERLEKELLEVQVDDLAERLAETEIKDFEEVDSEDEEGEDEEDEDEDEKLEEIETERLEKELLEVQVDDLAERLAETEIKDFEEVDSEDEEGEDEEDEDEDEKLEEIETERLEKELLEVQVDDLAERLAETEIKDFEEVDSEDEEGEDEEDEDEDEKLEEIETERLEKELLEVQ
YMR309C	YMR309C_idr_1	0.928521	0.915827364014	SRFFSSNYEYDVASSSSEEDLLSSSEEDLLSSSSSESELDQESDDSFFNESESESEADVDSDDSDASRFFSSNYEYDVASSSSEEDLLSSSEEDLLSSSSSESELDQESDDSFFNESESESEADVDSDDSDASRFFSSNYEYDVASSSSEEDLLSSSEEDLLSSSSSESELDQESDDSFFNESESESEADVDSDDSDASRFFSSNYEYDVASSSSEEDLLSSSEEDLLSSSSSESELDQESDDSFFNESESESEAD
YNL099C	YNL099C_idr_4	0.744177	0.734003356662	VSVPEEEVEDEDEEEDDDDDHIYINEETESGREKVLVSVSVPEEEVEDEDEEEDDDDDHIYINEETESGREKVLVSVSVPEEEVEDEDEEEDDDDDHIYINEETESGREKVLVSVSVPEEEVEDEDEEEDDDDDHIYINEETESGREKVLVSVSVPEEEVEDEDEEEDDDDDHIYINEETESGREKVLVSVSVPEEEVEDEDEEEDDDDDHIYINEETESGREKVLVSVSVPEEEVEDEDEEEDDDDDHIYINEET
YNL207W	YNL207W_idr_3	0.779982	0.769318736847	NAVYNSDDDMSNDEAEEENGEGDYSEEDEYYDSELDNESSEDDSEDAQEEENERIIEALSSNAVYNSDDDMSNDEAEEENGEGDYSEEDEYYDSELDNESSEDDSEDAQEEENERIIEALSSNAVYNSDDDMSNDEAEEENGEGDYSEEDEYYDSELDNESSEDDSEDAQEEENERIIEALSSNAVYNSDDDMSNDEAEEENGEGDYSEEDEYYDSELDNESSEDDSEDAQEEENERIIEALSSNAVYNSDDDMSN
YNL212W	YNL212W_idr_3	0.718992	0.709163141435	ASADDLKEIEHRSTRLFVQDDDDELDSSSDDFQDAKDTSFEHEKESEILERTPSPLKKVPEGASADDLKEIEHRSTRLFVQDDDDELDSSSDDFQDAKDTSFEHEKESEILERTPSPLKKVPEGASADDLKEIEHRSTRLFVQDDDDELDSSSDDFQDAKDTSFEHEKESEILERTPSPLKKVPEGASADDLKEIEHRSTRLFVQDDDDELDSSSDDFQDAKDTSFEHEKESEILERTPSPLKKVPEGASADDLKE
YNL212W	YNL212W_idr_4	0.744066	0.733893654912	LEKQFDDILHIDDRSNEERDKESSESENDSEDEDDENDHSKRIISSEAFEEPRRATLEKQFDDILHIDDRSNEERDKESSESENDSEDEDDENDHSKRIISSEAFEEPRRATLEKQFDDILHIDDRSNEERDKESSESENDSEDEDDENDHSKRIISSEAFEEPRRATLEKQFDDILHIDDRSNEERDKESSESENDSEDEDDENDHSKRIISSEAFEEPRRATLEKQFDDILHIDDRSNEERDKESSESENDSED
YNL224C	YNL224C_idr_13	0.71095	0.701231105255	IPKIEPAEPTYSDIPISDSSDEGDSYEGDSYEDDEDMASSVVHSDIEEGLDDLIAYTLIPKIEPAEPTYSDIPISDSSDEGDSYEGDSYEDDEDMASSVVHSDIEEGLDDLIAYTLIPKIEPAEPTYSDIPISDSSDEGDSYEGDSYEDDEDMASSVVHSDIEEGLDDLIAYTLIPKIEPAEPTYSDIPISDSSDEGDSYEGDSYEDDEDMASSVVHSDIEEGLDDLIAYTLIPKIEPAEPTYSDIPISDSSDEGD
YOL021C	YOL021C_idr_4	0.744787	0.734604776224	APSSIVLDSEHFDVNDNPDIEAGDDDDNNESSSAPSSIVLDSEHFDVNDNPDIEAGDDDDNNESSSAPSSIVLDSEHFDVNDNPDIEAGDDDDNNESSSAPSSIVLDSEHFDVNDNPDIEAGDDDDNNESSSAPSSIVLDSEHFDVNDNPDIEAGDDDDNNESSSAPSSIVLDSEHFDVNDNPDIEAGDDDDNNESSSAPSSIVLDSEHFDVNDNPDIEAGDDDDNNESSSAPSSIVLDSEHFDVNDNPDIEAGDD
YOR018W	YOR018W_idr_3	0.725665	0.715744717326	AKLKLKDPLKHVAQIKKKRSLNEAADEGVDTDTAKLKLKDPLKHVAQIKKKRSLNEAADEGVDTDTAKLKLKDPLKHVAQIKKKRSLNEAADEGVDTDTAKLKLKDPLKHVAQIKKKRSLNEAADEGVDTDTAKLKLKDPLKHVAQIKKKRSLNEAADEGVDTDTAKLKLKDPLKHVAQIKKKRSLNEAADEGVDTDTAKLKLKDPLKHVAQIKKKRSLNEAADEGVDTDTAKLKLKDPLKHVAQIKKKRSLNEAA
YOR206W	YOR206W_idr_9	0.829105	0.817770107931	LMRESMEEQDKERETEEAKLLNSLESDDDNEDVEMSDALMRESMEEQDKERETEEAKLLNSLESDDDNEDVEMSDALMRESMEEQDKERETEEAKLLNSLESDDDNEDVEMSDALMRESMEEQDKERETEEAKLLNSLESDDDNEDVEMSDALMRESMEEQDKERETEEAKLLNSLESDDDNEDVEMSDALMRESMEEQDKERETEEAKLLNSLESDDDNEDVEMSDALMRESMEEQDKERETEEAKLLNSLESDD
YOR254C	YOR254C_idr_6	0.981294	0.967879139477	QVEVYSEEDDEYSTDDDETESDDESDASDYTDIDTDTEAEDDESPEQVEVYSEEDDEYSTDDDETESDDESDASDYTDIDTDTEAEDDESPEQVEVYSEEDDEYSTDDDETESDDESDASDYTDIDTDTEAEDDESPEQVEVYSEEDDEYSTDDDETESDDESDASDYTDIDTDTEAEDDESPEQVEVYSEEDDEYSTDDDETESDDESDASDYTDIDTDTEAEDDESPEQVEVYSEEDDEYSTDDDETESDDESD
YOR260W	YOR260W_idr_9	0.791802	0.780977222719	ETDSDDRSDEDSDDSEYTDEYEYEDDGLFERETDSDDRSDEDSDDSEYTDEYEYEDDGLFERETDSDDRSDEDSDDSEYTDEYEYEDDGLFERETDSDDRSDEDSDDSEYTDEYEYEDDGLFERETDSDDRSDEDSDDSEYTDEYEYEDDGLFERETDSDDRSDEDSDDSEYTDEYEYEDDGLFERETDSDDRSDEDSDDSEYTDEYEYEDDGLFERETDSDDRSDEDSDDSEYTDEYEYEDDGLFERETDSDDRS
YOR280C	YOR280C_idr_2	0.731936	0.721929814866	GQEHNAQPEVDRKQFDKPQLEDDLLDMIDSLGQEHNAQPEVDRKQFDKPQLEDDLLDMIDSLGQEHNAQPEVDRKQFDKPQLEDDLLDMIDSLGQEHNAQPEVDRKQFDKPQLEDDLLDMIDSLGQEHNAQPEVDRKQFDKPQLEDDLLDMIDSLGQEHNAQPEVDRKQFDKPQLEDDLLDMIDSLGQEHNAQPEVDRKQFDKPQLEDDLLDMIDSLGQEHNAQPEVDRKQFDKPQLEDDLLDMIDSLGQEHNAQP
YOR329C	YOR329C_idr_5	0.78312	0.772413607814	RMILEKAPVPKPRPILSSENHEEVYEEVEDDDSSAKTGDQRMILEKAPVPKPRPILSSENHEEVYEEVEDDDSSAKTGDQRMILEKAPVPKPRPILSSENHEEVYEEVEDDDSSAKTGDQRMILEKAPVPKPRPILSSENHEEVYEEVEDDDSSAKTGDQRMILEKAPVPKPRPILSSENHEEVYEEVEDDDSSAKTGDQRMILEKAPVPKPRPILSSENHEEVYEEVEDDDSSAKTGDQRMILEKAPVPKPRPIL
YOR341W	YOR341W_idr_18	0.721554	0.711689867862	GSLNSSMYTDDEAIEDNEDEMDGEGSKQSKDISSGSLNSSMYTDDEAIEDNEDEMDGEGSKQSKDISSGSLNSSMYTDDEAIEDNEDEMDGEGSKQSKDISSGSLNSSMYTDDEAIEDNEDEMDGEGSKQSKDISSGSLNSSMYTDDEAIEDNEDEMDGEGSKQSKDISSGSLNSSMYTDDEAIEDNEDEMDGEGSKQSKDISSGSLNSSMYTDDEAIEDNEDEMDGEGSKQSKDISSGSLNSSMYTDDEAIEDNE
YPL236C	YPL236C_idr_3	0.739893	0.729778310753	DNATSRVNVDAVSMTYSDETAMLLEDTPLEDNATSRVNVDAVSMTYSDETAMLLEDTPLEDNATSRVNVDAVSMTYSDETAMLLEDTPLEDNATSRVNVDAVSMTYSDETAMLLEDTPLEDNATSRVNVDAVSMTYSDETAMLLEDTPLEDNATSRVNVDAVSMTYSDETAMLLEDTPLEDNATSRVNVDAVSMTYSDETAMLLEDTPLEDNATSRVNVDAVSMTYSDETAMLLEDTPLEDNATSRVNVDAVSMTY
YPL240C	YPL240C_idr_6	0.720078	0.710234232637	DEDEETETAPEASTAAPVEEVPADTEMEEVDDEDEETETAPEASTAAPVEEVPADTEMEEVDDEDEETETAPEASTAAPVEEVPADTEMEEVDDEDEETETAPEASTAAPVEEVPADTEMEEVDDEDEETETAPEASTAAPVEEVPADTEMEEVDDEDEETETAPEASTAAPVEEVPADTEMEEVDDEDEETETAPEASTAAPVEEVPADTEMEEVDDEDEETETAPEASTAAPVEEVPADTEMEEVDDEDEETET
YPR075C	YPR075C_idr_9	0.752231	0.741947621118	DKEIQDLDVIEEQTEADDLSHMAKSEASHGNNDEDDDEEDKEIQDLDVIEEQTEADDLSHMAKSEASHGNNDEDDDEEDKEIQDLDVIEEQTEADDLSHMAKSEASHGNNDEDDDEEDKEIQDLDVIEEQTEADDLSHMAKSEASHGNNDEDDDEEDKEIQDLDVIEEQTEADDLSHMAKSEASHGNNDEDDDEEDKEIQDLDVIEEQTEADDLSHMAKSEASHGNNDEDDDEEDKEIQDLDVIEEQTEADDLSHM
