## Supplementary File 2 for "Discovering molecular features of intrinsically disordered regions by using evolution for contrastive learning": filter_107_idr_activations.txt

YBL004W	YBL004W_idr_32	0.71411	0.57306544043	VLERRKERRSKRAILAVNAPQISADKKLRKHARSREKRKHEKDENGYYQRRNKRKRAVLERRKERRSKRAILAVNAPQISADKKLRKHARSREKRKHEKDENGYYQRRNKRKRAVLERRKERRSKRAILAVNAPQISADKKLRKHARSREKRKHEKDENGYYQRRNKRKRAVLERRKERRSKRAILAVNAPQISADKKLRKHARSREKRKHEKDENGYYQRRNKRKRAVLERRKERRSKRAILAVNAPQISADKKL
YDL063C	YDL063C_idr_1	0.651736	0.523010921407	GRSKKRSRASSSRLNPLRKAGSNDNNKDTNVVNKGRSKKRSRASSSRLNPLRKAGSNDNNKDTNVVNKGRSKKRSRASSSRLNPLRKAGSNDNNKDTNVVNKGRSKKRSRASSSRLNPLRKAGSNDNNKDTNVVNKGRSKKRSRASSSRLNPLRKAGSNDNNKDTNVVNKGRSKKRSRASSSRLNPLRKAGSNDNNKDTNVVNKGRSKKRSRASSSRLNPLRKAGSNDNNKDTNVVNKGRSKKRSRASSSRLNPLR
YDR182W	YDR182W_idr_1	0.699822	0.56159941729	VYRNRSKSVLSTHSKKSDDKAHYKSRSKKKSKSRSKVYRNRSKSVLSTHSKKSDDKAHYKSRSKKKSKSRSKVYRNRSKSVLSTHSKKSDDKAHYKSRSKKKSKSRSKVYRNRSKSVLSTHSKKSDDKAHYKSRSKKKSKSRSKVYRNRSKSVLSTHSKKSDDKAHYKSRSKKKSKSRSKVYRNRSKSVLSTHSKKSDDKAHYKSRSKKKSKSRSKVYRNRSKSVLSTHSKKSDDKAHYKSRSKKKSKSRSKVYRN
YDR258C	YDR258C_idr_1	0.651243	0.522615302138	LRQATKAPIQKYLQRTQLLRRSTPRIYTIVQCKLRQATKAPIQKYLQRTQLLRRSTPRIYTIVQCKLRQATKAPIQKYLQRTQLLRRSTPRIYTIVQCKLRQATKAPIQKYLQRTQLLRRSTPRIYTIVQCKLRQATKAPIQKYLQRTQLLRRSTPRIYTIVQCKLRQATKAPIQKYLQRTQLLRRSTPRIYTIVQCKLRQATKAPIQKYLQRTQLLRRSTPRIYTIVQCKLRQATKAPIQKYLQRTQLLRRSTPR
YDR475C	YDR475C_idr_8	0.759658	0.609617532644	NFEDNDSMSERKRMLMMMDDSRSVSSARRSRSRSRSRSICTRRALSLGPEESDNKLKHQNFNFEDNDSMSERKRMLMMMDDSRSVSSARRSRSRSRSRSICTRRALSLGPEESDNKLKHQNFNFEDNDSMSERKRMLMMMDDSRSVSSARRSRSRSRSRSICTRRALSLGPEESDNKLKHQNFNFEDNDSMSERKRMLMMMDDSRSVSSARRSRSRSRSRSICTRRALSLGPEESDNKLKHQNFNFEDNDSMSERK
YDR481C	YDR481C_idr_1	0.655748	0.526230978132	MTHTLPSEQTRLVPGSDSSSRPKKRRISKRSKIIVSTVVCIGLLLVLVQLAFPSSMTHTLPSEQTRLVPGSDSSSRPKKRRISKRSKIIVSTVVCIGLLLVLVQLAFPSSMTHTLPSEQTRLVPGSDSSSRPKKRRISKRSKIIVSTVVCIGLLLVLVQLAFPSSMTHTLPSEQTRLVPGSDSSSRPKKRRISKRSKIIVSTVVCIGLLLVLVQLAFPSSMTHTLPSEQTRLVPGSDSSSRPKKRRISKRSKIIVS
YER006W	YER006W_idr_1	0.674624	0.541378781223	RVRKRQSRRTSTKLKEGIKKKASAHRKKEKKMAKKDVTWRSRSKKDPGRVRKRQSRRTSTKLKEGIKKKASAHRKKEKKMAKKDVTWRSRSKKDPGRVRKRQSRRTSTKLKEGIKKKASAHRKKEKKMAKKDVTWRSRSKKDPGRVRKRQSRRTSTKLKEGIKKKASAHRKKEKKMAKKDVTWRSRSKKDPGRVRKRQSRRTSTKLKEGIKKKASAHRKKEKKMAKKDVTWRSRSKKDPGRVRKRQSRRTSTKLKE
YER013W	YER013W_idr_9	0.666173	0.534596429124	QSRKKAKIIPLHNKFAKDQNSWRLSSIRQSRERALGIKRQSRKKAKIIPLHNKFAKDQNSWRLSSIRQSRERALGIKRQSRKKAKIIPLHNKFAKDQNSWRLSSIRQSRERALGIKRQSRKKAKIIPLHNKFAKDQNSWRLSSIRQSRERALGIKRQSRKKAKIIPLHNKFAKDQNSWRLSSIRQSRERALGIKRQSRKKAKIIPLHNKFAKDQNSWRLSSIRQSRERALGIKRQSRKKAKIIPLHNKFAKDQNSW
YER104W	YER104W_idr_3	0.696814	0.559185905374	QDFFGPHSSSPIAPSERQRADQRSRLESMRLTRRRDKMQDFFGPHSSSPIAPSERQRADQRSRLESMRLTRRRDKMQDFFGPHSSSPIAPSERQRADQRSRLESMRLTRRRDKMQDFFGPHSSSPIAPSERQRADQRSRLESMRLTRRRDKMQDFFGPHSSSPIAPSERQRADQRSRLESMRLTRRRDKMQDFFGPHSSSPIAPSERQRADQRSRLESMRLTRRRDKMQDFFGPHSSSPIAPSERQRADQRSRLES
YGL103W	YGL103W_idr_1	0.637556	0.511632239675	PSRFTKTRKHRGHVSAGKGRIGKHRKHPGGRGMAGGQHHPSRFTKTRKHRGHVSAGKGRIGKHRKHPGGRGMAGGQHHPSRFTKTRKHRGHVSAGKGRIGKHRKHPGGRGMAGGQHHPSRFTKTRKHRGHVSAGKGRIGKHRKHPGGRGMAGGQHHPSRFTKTRKHRGHVSAGKGRIGKHRKHPGGRGMAGGQHHPSRFTKTRKHRGHVSAGKGRIGKHRKHPGGRGMAGGQHHPSRFTKTRKHRGHVSAGKGRIG
YGR237C	YGR237C_idr_7	0.779078	0.625201755782	YTQVFSPAAHDPSKSYLRSPSVERSRSESPMFRSRRRTSVRLPYTQVFSPAAHDPSKSYLRSPSVERSRSESPMFRSRRRTSVRLPYTQVFSPAAHDPSKSYLRSPSVERSRSESPMFRSRRRTSVRLPYTQVFSPAAHDPSKSYLRSPSVERSRSESPMFRSRRRTSVRLPYTQVFSPAAHDPSKSYLRSPSVERSRSESPMFRSRRRTSVRLPYTQVFSPAAHDPSKSYLRSPSVERSRSESPMFRSRRRTSVR
YHL034C	YHL034C_idr_2	0.713902	0.572898889071	RGGFRGRGGFRGRGGFRGGFRGGYRGGFRGRGNFRGRGGARGGFRGGFRGRGGFRGRGGFRGGFRGGYRGGFRGRGNFRGRGGARGGFRGGFRGRGGFRGRGGFRGGFRGGYRGGFRGRGNFRGRGGARGGFRGGFRGRGGFRGRGGFRGGFRGGYRGGFRGRGNFRGRGGARGGFRGGFRGRGGFRGRGGFRGGFRGGYRGGFRGRGNFRGRGGARGGFRGGFRGRGGFRGRGGFRGGFRGGYRGGFRGRGNFRG
YHR065C	YHR065C_idr_2	0.654013	0.524838537976	SVDKANGEVVMEMNRRNKEKIARGKGRRGRMMTRENMDMGERSVDKANGEVVMEMNRRNKEKIARGKGRRGRMMTRENMDMGERSVDKANGEVVMEMNRRNKEKIARGKGRRGRMMTRENMDMGERSVDKANGEVVMEMNRRNKEKIARGKGRRGRMMTRENMDMGERSVDKANGEVVMEMNRRNKEKIARGKGRRGRMMTRENMDMGERSVDKANGEVVMEMNRRNKEKIARGKGRRGRMMTRENMDMGERSVDK
YHR131C	YHR131C_idr_11	0.886387	0.711316557405	YRIVPRRRRRRRRRRRRRRHTHRSESSMGSFSQRFIRSNSRPDLIQRYSTGSSTNNNTTIRERSNTFTAGLLDHYCTGLSKTPTEALISSAASGESSDNSTLGSTRSLSGCSASRSIASYRIVPRRRRRRRRRRRRRRHTHRSESSMGSFSQRFIRSNSRPDLIQRYSTGSSTNNNTTIRERSNTFTAGLLDHYCTGLSKTPTEALISSAASGESSDNSTLGSTRSLSGCSASRSIASYRIVPRRRRRRRRRRRRR
YIL154C	YIL154C_idr_4	1.24612	1.0	RGHRERGRSKKKRGERDSNVSSLSRSRSRASSRSRRGHRERGRSKKKRGERDSNVSSLSRSRSRASSRSRRGHRERGRSKKKRGERDSNVSSLSRSRSRASSRSRRGHRERGRSKKKRGERDSNVSSLSRSRSRASSRSRRGHRERGRSKKKRGERDSNVSSLSRSRSRASSRSRRGHRERGRSKKKRGERDSNVSSLSRSRSRASSRSRRGHRERGRSKKKRGERDSNVSSLSRSRSRASSRSRRGHRERGRSKK
YLR321C	YLR321C_idr_9	0.793341	0.636647593778	EKERNLRRLKRETDRLSRRGRRRLDDLETTMRMEKERNLRRLKRETDRLSRRGRRRLDDLETTMRMEKERNLRRLKRETDRLSRRGRRRLDDLETTMRMEKERNLRRLKRETDRLSRRGRRRLDDLETTMRMEKERNLRRLKRETDRLSRRGRRRLDDLETTMRMEKERNLRRLKRETDRLSRRGRRRLDDLETTMRMEKERNLRRLKRETDRLSRRGRRRLDDLETTMRMEKERNLRRLKRETDRLSRRGRRRLD
YNL004W	YNL004W_idr_1	0.664428	0.53319652716	SDQERGSENNNRSRSRSRSPVRRRMSDDHGYERDNHLSRRSGNYNGRRKFADTYRGSRDRGEYRGGRERSDYRERERFNNRDNPRSRDRYDDRRRGRDVTGRYGNRRDDYPRSFRSRHNTRDDSRRGGFGSSGARGDYGPLLARELDSTYEEKVNSDQERGSENNNRSRSRSRSPVRRRMSDDHGYERDNHLSRRSGNYNGRRKFADTYRGSRDRGEYRGGRERSDYRERERFNNRDNPRSRDRYDDRRRGRDVTG
YOL112W	YOL112W_idr_3	0.925549	0.742743010009	GITQEKIDRGREYVAMARNRQRASSRPKERRKGITQEKIDRGREYVAMARNRQRASSRPKERRKGITQEKIDRGREYVAMARNRQRASSRPKERRKGITQEKIDRGREYVAMARNRQRASSRPKERRKGITQEKIDRGREYVAMARNRQRASSRPKERRKGITQEKIDRGREYVAMARNRQRASSRPKERRKGITQEKIDRGREYVAMARNRQRASSRPKERRKGITQEKIDRGREYVAMARNRQRASSRPKERRK
YOR042W	YOR042W_idr_3	0.652272	0.523441745099	NSSHSRRRNRDRATRSMHEQRRRRHNPNEREQHHEDSEEEDSWSQFNSSHSRRRNRDRATRSMHEQRRRRHNPNEREQHHEDSEEEDSWSQFNSSHSRRRNRDRATRSMHEQRRRRHNPNEREQHHEDSEEEDSWSQFNSSHSRRRNRDRATRSMHEQRRRRHNPNEREQHHEDSEEEDSWSQFNSSHSRRRNRDRATRSMHEQRRRRHNPNEREQHHEDSEEEDSWSQFNSSHSRRRNRDRATRSMHEQRRRRHN
YPR151C	YPR151C_idr_1	0.670525	0.538088889637	ILLKRTKIRGVSVSFVSLQRRTHSRLVNPIRQQHQQITKQRSSKILKILLKRTKIRGVSVSFVSLQRRTHSRLVNPIRQQHQQITKQRSSKILKILLKRTKIRGVSVSFVSLQRRTHSRLVNPIRQQHQQITKQRSSKILKILLKRTKIRGVSVSFVSLQRRTHSRLVNPIRQQHQQITKQRSSKILKILLKRTKIRGVSVSFVSLQRRTHSRLVNPIRQQHQQITKQRSSKILKILLKRTKIRGVSVSFVSLQRR
