## Supplementary File 2 for "Discovering molecular features of intrinsically disordered regions by using evolution for contrastive learning": filter_108_idr_activations.txt

YBR074W	YBR074W_idr_1	0.598647	0.727869015934	KLKSVFRSVLKYRKTNLSLLLLITYSIITLLYIFDHERYKLNLPKEDEHPKLKSVFRSVLKYRKTNLSLLLLITYSIITLLYIFDHERYKLNLPKEDEHPKLKSVFRSVLKYRKTNLSLLLLITYSIITLLYIFDHERYKLNLPKEDEHPKLKSVFRSVLKYRKTNLSLLLLITYSIITLLYIFDHERYKLNLPKEDEHPKLKSVFRSVLKYRKTNLSLLLLITYSIITLLYIFDHERYKLNLPKEDEHPKLKSVF
YBR276C	YBR276C_idr_4	0.645434	0.784754359944	SNLKLYANALKFRDKSFQLHISSELFSSIFFMKIPLESNLKLYANALKFRDKSFQLHISSELFSSIFFMKIPLESNLKLYANALKFRDKSFQLHISSELFSSIFFMKIPLESNLKLYANALKFRDKSFQLHISSELFSSIFFMKIPLESNLKLYANALKFRDKSFQLHISSELFSSIFFMKIPLESNLKLYANALKFRDKSFQLHISSELFSSIFFMKIPLESNLKLYANALKFRDKSFQLHISSELFSSIFFMKI
YCL031C	YCL031C_idr_4	0.692154	0.841559768807	NTKSLNSIRKKILNKNPLSKHENKAKPISNIDKKANTKSLNSIRKKILNKNPLSKHENKAKPISNIDKKANTKSLNSIRKKILNKNPLSKHENKAKPISNIDKKANTKSLNSIRKKILNKNPLSKHENKAKPISNIDKKANTKSLNSIRKKILNKNPLSKHENKAKPISNIDKKANTKSLNSIRKKILNKNPLSKHENKAKPISNIDKKANTKSLNSIRKKILNKNPLSKHENKAKPISNIDKKANTKSLNSIRKK
YDL174C	YDL174C_idr_2	0.677224	0.823406953387	LFAKNLYSRETKEDLIEKLEMVKKIDPVNSTLKLSSLDSLFAKNLYSRETKEDLIEKLEMVKKIDPVNSTLKLSSLDSLFAKNLYSRETKEDLIEKLEMVKKIDPVNSTLKLSSLDSLFAKNLYSRETKEDLIEKLEMVKKIDPVNSTLKLSSLDSLFAKNLYSRETKEDLIEKLEMVKKIDPVNSTLKLSSLDSLFAKNLYSRETKEDLIEKLEMVKKIDPVNSTLKLSSLDSLFAKNLYSRETKEDLIEKLEMV
YDR120C	YDR120C_idr_1	0.715359	0.869773469735	EGFFRIPLKRANLHGMLKAAISKIKANFTAYGAPEGFFRIPLKRANLHGMLKAAISKIKANFTAYGAPEGFFRIPLKRANLHGMLKAAISKIKANFTAYGAPEGFFRIPLKRANLHGMLKAAISKIKANFTAYGAPEGFFRIPLKRANLHGMLKAAISKIKANFTAYGAPEGFFRIPLKRANLHGMLKAAISKIKANFTAYGAPEGFFRIPLKRANLHGMLKAAISKIKANFTAYGAPEGFFRIPLKRANLHGMLK
YDR261C	YDR261C_idr_1	0.59011	0.717488389837	PLKSFFFSAFLVLCLSKFTQGVGTTEKEESLSPLELNILPLKSFFFSAFLVLCLSKFTQGVGTTEKEESLSPLELNILPLKSFFFSAFLVLCLSKFTQGVGTTEKEESLSPLELNILPLKSFFFSAFLVLCLSKFTQGVGTTEKEESLSPLELNILPLKSFFFSAFLVLCLSKFTQGVGTTEKEESLSPLELNILPLKSFFFSAFLVLCLSKFTQGVGTTEKEESLSPLELNILPLKSFFFSAFLVLCLSKFTQGV
YGR027C	YGR027C_idr_1	0.771866	0.93847762026	PPKQQLSKAAKAAAALAGGKKSKKKWSKKPPKQQLSKAAKAAAALAGGKKSKKKWSKKPPKQQLSKAAKAAAALAGGKKSKKKWSKKPPKQQLSKAAKAAAALAGGKKSKKKWSKKPPKQQLSKAAKAAAALAGGKKSKKKWSKKPPKQQLSKAAKAAAALAGGKKSKKKWSKKPPKQQLSKAAKAAAALAGGKKSKKKWSKKPPKQQLSKAAKAAAALAGGKKSKKKWSKKPPKQQLSKAAKAAAALAGGKKSKK
YHR051W	YHR051W_idr_1	0.641339	0.77977642219	LSRAIFRNPVINRTLLRARPGAYHATRLTKNTFIQSRKLSRAIFRNPVINRTLLRARPGAYHATRLTKNTFIQSRKLSRAIFRNPVINRTLLRARPGAYHATRLTKNTFIQSRKLSRAIFRNPVINRTLLRARPGAYHATRLTKNTFIQSRKLSRAIFRNPVINRTLLRARPGAYHATRLTKNTFIQSRKLSRAIFRNPVINRTLLRARPGAYHATRLTKNTFIQSRKLSRAIFRNPVINRTLLRARPGAYHATRL
YHR091C	YHR091C_idr_1	0.599705	0.729154573124	FGIVYLKNRSLLCKNPFSSYPRYGFMPSFDTQFSNQFRKLEINIGRKRYSSKTLNTKYTDFGIVYLKNRSLLCKNPFSSYPRYGFMPSFDTQFSNQFRKLEINIGRKRYSSKTLNTKYTDFGIVYLKNRSLLCKNPFSSYPRYGFMPSFDTQFSNQFRKLEINIGRKRYSSKTLNTKYTDFGIVYLKNRSLLCKNPFSSYPRYGFMPSFDTQFSNQFRKLEINIGRKRYSSKTLNTKYTDFGIVYLKNRSLLCKNP
YIL014W	YIL014W_idr_1	0.822466	1.0	LKSLKSRRLILKRLVTLLLSLFFSYLIFSASRNVTSSNLKSLKSRRLILKRLVTLLLSLFFSYLIFSASRNVTSSNLKSLKSRRLILKRLVTLLLSLFFSYLIFSASRNVTSSNLKSLKSRRLILKRLVTLLLSLFFSYLIFSASRNVTSSNLKSLKSRRLILKRLVTLLLSLFFSYLIFSASRNVTSSNLKSLKSRRLILKRLVTLLLSLFFSYLIFSASRNVTSSNLKSLKSRRLILKRLVTLLLSLFFSYLIF
YIL031W	YIL031W_idr_1	0.674437	0.820018369865	SARKRKFNSLKPLDTLNSSRASSPRSSASLPPKRYNSARKRKFNSLKPLDTLNSSRASSPRSSASLPPKRYNSARKRKFNSLKPLDTLNSSRASSPRSSASLPPKRYNSARKRKFNSLKPLDTLNSSRASSPRSSASLPPKRYNSARKRKFNSLKPLDTLNSSRASSPRSSASLPPKRYNSARKRKFNSLKPLDTLNSSRASSPRSSASLPPKRYNSARKRKFNSLKPLDTLNSSRASSPRSSASLPPKRYNSARK
YJL016W	YJL016W_idr_1	0.588256	0.71523520428	GILDSLKKPVNIKSSLPKFSRSATSINLSSHPVSSRSFLELPGILDSLKKPVNIKSSLPKFSRSATSINLSSHPVSSRSFLELPGILDSLKKPVNIKSSLPKFSRSATSINLSSHPVSSRSFLELPGILDSLKKPVNIKSSLPKFSRSATSINLSSHPVSSRSFLELPGILDSLKKPVNIKSSLPKFSRSATSINLSSHPVSSRSFLELPGILDSLKKPVNIKSSLPKFSRSATSINLSSHPVSSRSFLELPGILD
YJR061W	YJR061W_idr_1	0.709868	0.86309696445	MLSLRRFSMYVLRSLRLHFKKIIITLLTIQLLFITIFMLSLRRFSMYVLRSLRLHFKKIIITLLTIQLLFITIFMLSLRRFSMYVLRSLRLHFKKIIITLLTIQLLFITIFMLSLRRFSMYVLRSLRLHFKKIIITLLTIQLLFITIFMLSLRRFSMYVLRSLRLHFKKIIITLLTIQLLFITIFMLSLRRFSMYVLRSLRLHFKKIIITLLTIQLLFITIFMLSLRRFSMYVLRSLRLHFKKIIITLLTIQLLFI
YLR139C	YLR139C_idr_1	0.699406	0.850377057642	WKFNKKLARLTYRLYSSSGPSSPLHGKKKLWKFNKKLARLTYRLYSSSGPSSPLHGKKKLWKFNKKLARLTYRLYSSSGPSSPLHGKKKLWKFNKKLARLTYRLYSSSGPSSPLHGKKKLWKFNKKLARLTYRLYSSSGPSSPLHGKKKLWKFNKKLARLTYRLYSSSGPSSPLHGKKKLWKFNKKLARLTYRLYSSSGPSSPLHGKKKLWKFNKKLARLTYRLYSSSGPSSPLHGKKKLWKFNKKLARLTYRLYS
YLR333C	YLR333C_idr_1	0.771866	0.93847762026	PPKQQLSKAAKAAAALAGGKKSKKKWSKKPPKQQLSKAAKAAAALAGGKKSKKKWSKKPPKQQLSKAAKAAAALAGGKKSKKKWSKKPPKQQLSKAAKAAAALAGGKKSKKKWSKKPPKQQLSKAAKAAAALAGGKKSKKKWSKKPPKQQLSKAAKAAAALAGGKKSKKKWSKKPPKQQLSKAAKAAAALAGGKKSKKKWSKKPPKQQLSKAAKAAAALAGGKKSKKKWSKKPPKQQLSKAAKAAAALAGGKKSKK
YLR454W	YLR454W_idr_13	0.659874	0.802311321527	IHQKMRQSKTKQYFLALSESKKKSCIKSIKWGQLIHQKMRQSKTKQYFLALSESKKKSCIKSIKWGQLIHQKMRQSKTKQYFLALSESKKKSCIKSIKWGQLIHQKMRQSKTKQYFLALSESKKKSCIKSIKWGQLIHQKMRQSKTKQYFLALSESKKKSCIKSIKWGQLIHQKMRQSKTKQYFLALSESKKKSCIKSIKWGQLIHQKMRQSKTKQYFLALSESKKKSCIKSIKWGQLIHQKMRQSKTKQYFLALS
YML031W	YML031W_idr_3	0.652899	0.793831093772	IIQTVVISLLALPHSPLWELALAFIPNILALNIIQTVVISLLALPHSPLWELALAFIPNILALNIIQTVVISLLALPHSPLWELALAFIPNILALNIIQTVVISLLALPHSPLWELALAFIPNILALNIIQTVVISLLALPHSPLWELALAFIPNILALNIIQTVVISLLALPHSPLWELALAFIPNILALNIIQTVVISLLALPHSPLWELALAFIPNILALNIIQTVVISLLALPHSPLWELALAFIPNILALN
YMR267W	YMR267W_idr_1	0.638454	0.776268551948	NLLRMNALTSKARSIERLKQTLNILSIRNNLLRMNALTSKARSIERLKQTLNILSIRNNLLRMNALTSKARSIERLKQTLNILSIRNNLLRMNALTSKARSIERLKQTLNILSIRNNLLRMNALTSKARSIERLKQTLNILSIRNNLLRMNALTSKARSIERLKQTLNILSIRNNLLRMNALTSKARSIERLKQTLNILSIRNNLLRMNALTSKARSIERLKQTLNILSIRNNLLRMNALTSKARSIERLKQTLNI
YNL050C	YNL050C_idr_6	0.580005	0.705202075038	FHKRGGKKNKKKVPLNPLAKAGSTPKFRTEFHKRGGKKNKKKVPLNPLAKAGSTPKFRTEFHKRGGKKNKKKVPLNPLAKAGSTPKFRTEFHKRGGKKNKKKVPLNPLAKAGSTPKFRTEFHKRGGKKNKKKVPLNPLAKAGSTPKFRTEFHKRGGKKNKKKVPLNPLAKAGSTPKFRTEFHKRGGKKNKKKVPLNPLAKAGSTPKFRTEFHKRGGKKNKKKVPLNPLAKAGSTPKFRTEFHKRGGKKNKKKVPLN
YNL137C	YNL137C_idr_1	0.609124	0.740606822997	PRKANLLKSLARGRVRTSFNKYNLFNLYKKGGVDLKSKPRKANLLKSLARGRVRTSFNKYNLFNLYKKGGVDLKSKPRKANLLKSLARGRVRTSFNKYNLFNLYKKGGVDLKSKPRKANLLKSLARGRVRTSFNKYNLFNLYKKGGVDLKSKPRKANLLKSLARGRVRTSFNKYNLFNLYKKGGVDLKSKPRKANLLKSLARGRVRTSFNKYNLFNLYKKGGVDLKSKPRKANLLKSLARGRVRTSFNKYNLFNLY
YNR028W	YNR028W_idr_1	0.625478	0.760491542456	KSFFLYLYVAFMFSCITALPLPVDNKRASSDSLDLKKKKSFFLYLYVAFMFSCITALPLPVDNKRASSDSLDLKKKKSFFLYLYVAFMFSCITALPLPVDNKRASSDSLDLKKKKSFFLYLYVAFMFSCITALPLPVDNKRASSDSLDLKKKKSFFLYLYVAFMFSCITALPLPVDNKRASSDSLDLKKKKSFFLYLYVAFMFSCITALPLPVDNKRASSDSLDLKKKKSFFLYLYVAFMFSCITALPLPVDNKRA
YOL095C	YOL095C_idr_3	0.669103	0.813532462439	YNKDLKRSVCDVKVTHGYNVQRYNQLRKNFGFYRAYSSLRGCKSVFRRIYNKDLKRSVCDVKVTHGYNVQRYNQLRKNFGFYRAYSSLRGCKSVFRRIYNKDLKRSVCDVKVTHGYNVQRYNQLRKNFGFYRAYSSLRGCKSVFRRIYNKDLKRSVCDVKVTHGYNVQRYNQLRKNFGFYRAYSSLRGCKSVFRRIYNKDLKRSVCDVKVTHGYNVQRYNQLRKNFGFYRAYSSLRGCKSVFRRIYNKDLKRSVCD
YPL050C	YPL050C_idr_1	0.653737	0.794850176314	SLSLVSYRLRKNPWVNIFLPVLAIFLIYIIFFQRDQSLSLVSYRLRKNPWVNIFLPVLAIFLIYIIFFQRDQSLSLVSYRLRKNPWVNIFLPVLAIFLIYIIFFQRDQSLSLVSYRLRKNPWVNIFLPVLAIFLIYIIFFQRDQSLSLVSYRLRKNPWVNIFLPVLAIFLIYIIFFQRDQSLSLVSYRLRKNPWVNIFLPVLAIFLIYIIFFQRDQSLSLVSYRLRKNPWVNIFLPVLAIFLIYIIFFQRDQSLSL
YPL123C	YPL123C_idr_1	0.649997	0.790302496919	LLKNLHSLLQLPIFSNGADKGIEPNCPINILLKNLHSLLQLPIFSNGADKGIEPNCPINILLKNLHSLLQLPIFSNGADKGIEPNCPINILLKNLHSLLQLPIFSNGADKGIEPNCPINILLKNLHSLLQLPIFSNGADKGIEPNCPINILLKNLHSLLQLPIFSNGADKGIEPNCPINILLKNLHSLLQLPIFSNGADKGIEPNCPINILLKNLHSLLQLPIFSNGADKGIEPNCPINILLKNLHSLLQLPIFSN
YPL156C	YPL156C_idr_2	0.63637	0.773734687491	SENKKNSEEESEKKFVYKLPNLLKTADSFLSNENSENKKNSEEESEKKFVYKLPNLLKTADSFLSNENSENKKNSEEESEKKFVYKLPNLLKTADSFLSNENSENKKNSEEESEKKFVYKLPNLLKTADSFLSNENSENKKNSEEESEKKFVYKLPNLLKTADSFLSNENSENKKNSEEESEKKFVYKLPNLLKTADSFLSNENSENKKNSEEESEKKFVYKLPNLLKTADSFLSNENSENKKNSEEESEKKFVYK
YPL188W	YPL188W_idr_1	0.659939	0.802390676909	FVRVKLNKPVKWYRFYSTLDSHSLKLQSGSKFVRVKLNKPVKWYRFYSTLDSHSLKLQSGSKFVRVKLNKPVKWYRFYSTLDSHSLKLQSGSKFVRVKLNKPVKWYRFYSTLDSHSLKLQSGSKFVRVKLNKPVKWYRFYSTLDSHSLKLQSGSKFVRVKLNKPVKWYRFYSTLDSHSLKLQSGSKFVRVKLNKPVKWYRFYSTLDSHSLKLQSGSKFVRVKLNKPVKWYRFYSTLDSHSLKLQSGSKFVRVKLNK
YPR002W	YPR002W_idr_1	0.620922	0.75495202949	FLAKNLKNNKIKVCLPKKKFAALSTASIQTNFLAKNLKNNKIKVCLPKKKFAALSTASIQTNFLAKNLKNNKIKVCLPKKKFAALSTASIQTNFLAKNLKNNKIKVCLPKKKFAALSTASIQTNFLAKNLKNNKIKVCLPKKKFAALSTASIQTNFLAKNLKNNKIKVCLPKKKFAALSTASIQTNFLAKNLKNNKIKVCLPKKKFAALSTASIQTNFLAKNLKNNKIKVCLPKKKFAALSTASIQTNFLAKNLKN
