## Supplementary File 2 for "Discovering molecular features of intrinsically disordered regions by using evolution for contrastive learning": filter_109_idr_activations.txt

YAL040C	YAL040C_idr_1	0.640758	0.700214451884	AILKDTIIRYANARYATASGTSTATAASVSAASCPNLPLLLQKRRAILKDTIIRYANARYATASGTSTATAASVSAASCPNLPLLLQKRRAILKDTIIRYANARYATASGTSTATAASVSAASCPNLPLLLQKRRAILKDTIIRYANARYATASGTSTATAASVSAASCPNLPLLLQKRRAILKDTIIRYANARYATASGTSTATAASVSAASCPNLPLLLQKRRAILKDTIIRYANARYATASGTSTATAASVSA
YBL086C	YBL086C_idr_3	0.712316	0.778412920576	SSLTSSSSPNGKVKKTTYANATALTATGNNSYSQKSSLTSSSSPNGKVKKTTYANATALTATGNNSYSQKSSLTSSSSPNGKVKKTTYANATALTATGNNSYSQKSSLTSSSSPNGKVKKTTYANATALTATGNNSYSQKSSLTSSSSPNGKVKKTTYANATALTATGNNSYSQKSSLTSSSSPNGKVKKTTYANATALTATGNNSYSQKSSLTSSSSPNGKVKKTTYANATALTATGNNSYSQKSSLTSSSSPNG
YBR239C	YBR239C_idr_1	0.693628	0.757990749206	CTPDENDYKTSTDPDTSANTNHTLEKKKRKKRKNCTPDENDYKTSTDPDTSANTNHTLEKKKRKKRKNCTPDENDYKTSTDPDTSANTNHTLEKKKRKKRKNCTPDENDYKTSTDPDTSANTNHTLEKKKRKKRKNCTPDENDYKTSTDPDTSANTNHTLEKKKRKKRKNCTPDENDYKTSTDPDTSANTNHTLEKKKRKKRKNCTPDENDYKTSTDPDTSANTNHTLEKKKRKKRKNCTPDENDYKTSTDPDTSA
YDR036C	YDR036C_idr_1	0.748958	0.818455055382	LRNTLKCAQLSSKYGFKTTTRTFMTTQPQLNVTLRNTLKCAQLSSKYGFKTTTRTFMTTQPQLNVTLRNTLKCAQLSSKYGFKTTTRTFMTTQPQLNVTLRNTLKCAQLSSKYGFKTTTRTFMTTQPQLNVTLRNTLKCAQLSSKYGFKTTTRTFMTTQPQLNVTLRNTLKCAQLSSKYGFKTTTRTFMTTQPQLNVTLRNTLKCAQLSSKYGFKTTTRTFMTTQPQLNVTLRNTLKCAQLSSKYGFKTTTRTFMT
YDR171W	YDR171W_idr_4	0.699581	0.764496345512	EEDQDEDMVGDSGTTRQEDGGEDSNSRRYPSYYHCNTARNNREEDQDEDMVGDSGTTRQEDGGEDSNSRRYPSYYHCNTARNNREEDQDEDMVGDSGTTRQEDGGEDSNSRRYPSYYHCNTARNNREEDQDEDMVGDSGTTRQEDGGEDSNSRRYPSYYHCNTARNNREEDQDEDMVGDSGTTRQEDGGEDSNSRRYPSYYHCNTARNNREEDQDEDMVGDSGTTRQEDGGEDSNSRRYPSYYHCNTARNNREEDQ
YDR232W	YDR232W_idr_1	0.915088	1.0	QRSIFARFGNSSAAVSTLNRLSTTAAPHAKNGYATATGAGAAAATATASSTHAAAAAAAAANHQRSIFARFGNSSAAVSTLNRLSTTAAPHAKNGYATATGAGAAAATATASSTHAAAAAAAAANHQRSIFARFGNSSAAVSTLNRLSTTAAPHAKNGYATATGAGAAAATATASSTHAAAAAAAAANHQRSIFARFGNSSAAVSTLNRLSTTAAPHAKNGYATATGAGAAAATATASSTHAAAAAAAAANHQRSI
YDR259C	YDR259C_idr_2	0.657594	0.71861240955	RPDMYNQGSSSMATYNASEKNLNEHPSPQIAQRPDMYNQGSSSMATYNASEKNLNEHPSPQIAQRPDMYNQGSSSMATYNASEKNLNEHPSPQIAQRPDMYNQGSSSMATYNASEKNLNEHPSPQIAQRPDMYNQGSSSMATYNASEKNLNEHPSPQIAQRPDMYNQGSSSMATYNASEKNLNEHPSPQIAQRPDMYNQGSSSMATYNASEKNLNEHPSPQIAQRPDMYNQGSSSMATYNASEKNLNEHPSPQIAQ
YDR349C	YDR349C_idr_1	0.661792	0.723200223441	TCLILWYLWLISTFQLEFATASTANTTTTAKSGTSSSTEEPFTCLILWYLWLISTFQLEFATASTANTTTTAKSGTSSSTEEPFTCLILWYLWLISTFQLEFATASTANTTTTAKSGTSSSTEEPFTCLILWYLWLISTFQLEFATASTANTTTTAKSGTSSSTEEPFTCLILWYLWLISTFQLEFATASTANTTTTAKSGTSSSTEEPFTCLILWYLWLISTFQLEFATASTANTTTTAKSGTSSSTEEPFTCLI
YDR438W	YDR438W_idr_2	0.746535	0.815806779139	TERTLPIHTQESFSEFLPLLSSTPSTSSNLSTERTLPIHTQESFSEFLPLLSSTPSTSSNLSTERTLPIHTQESFSEFLPLLSSTPSTSSNLSTERTLPIHTQESFSEFLPLLSSTPSTSSNLSTERTLPIHTQESFSEFLPLLSSTPSTSSNLSTERTLPIHTQESFSEFLPLLSSTPSTSSNLSTERTLPIHTQESFSEFLPLLSSTPSTSSNLSTERTLPIHTQESFSEFLPLLSSTPSTSSNLSTERTLPIH
YDR466W	YDR466W_idr_8	0.703582	0.768868430864	NILTSKKQGSSVFSPSSSTTKPQIKTTGYRQPTPSPPLPQMEFPTTREKYSNILTSKKQGSSVFSPSSSTTKPQIKTTGYRQPTPSPPLPQMEFPTTREKYSNILTSKKQGSSVFSPSSSTTKPQIKTTGYRQPTPSPPLPQMEFPTTREKYSNILTSKKQGSSVFSPSSSTTKPQIKTTGYRQPTPSPPLPQMEFPTTREKYSNILTSKKQGSSVFSPSSSTTKPQIKTTGYRQPTPSPPLPQMEFPTTREKYSN
YGL233W	YGL233W_idr_6	0.656207	0.717097424623	PGTIDSNGYQSPMTPSTPTFPNANGVDAPTLFEPGTIDSNGYQSPMTPSTPTFPNANGVDAPTLFEPGTIDSNGYQSPMTPSTPTFPNANGVDAPTLFEPGTIDSNGYQSPMTPSTPTFPNANGVDAPTLFEPGTIDSNGYQSPMTPSTPTFPNANGVDAPTLFEPGTIDSNGYQSPMTPSTPTFPNANGVDAPTLFEPGTIDSNGYQSPMTPSTPTFPNANGVDAPTLFEPGTIDSNGYQSPMTPSTPTFPNANG
YGR027C	YGR027C_idr_1	0.719672	0.78645128378	PPKQQLSKAAKAAAALAGGKKSKKKWSKKPPKQQLSKAAKAAAALAGGKKSKKKWSKKPPKQQLSKAAKAAAALAGGKKSKKKWSKKPPKQQLSKAAKAAAALAGGKKSKKKWSKKPPKQQLSKAAKAAAALAGGKKSKKKWSKKPPKQQLSKAAKAAAALAGGKKSKKKWSKKPPKQQLSKAAKAAAALAGGKKSKKKWSKKPPKQQLSKAAKAAAALAGGKKSKKKWSKKPPKQQLSKAAKAAAALAGGKKSKK
YGR031W	YGR031W_idr_1	0.648077	0.708212431123	MILGKAGILAQYGTIYVRQNTIRNNLSSCIFKQSLCAFHSLAKVLQQMILGKAGILAQYGTIYVRQNTIRNNLSSCIFKQSLCAFHSLAKVLQQMILGKAGILAQYGTIYVRQNTIRNNLSSCIFKQSLCAFHSLAKVLQQMILGKAGILAQYGTIYVRQNTIRNNLSSCIFKQSLCAFHSLAKVLQQMILGKAGILAQYGTIYVRQNTIRNNLSSCIFKQSLCAFHSLAKVLQQMILGKAGILAQYGTIYVRQNT
YGR032W	YGR032W_idr_9	0.715091	0.781445365575	RNVSNNDTGSQMSTYKSHYYTHTPSLKTWSTIKRNVSNNDTGSQMSTYKSHYYTHTPSLKTWSTIKRNVSNNDTGSQMSTYKSHYYTHTPSLKTWSTIKRNVSNNDTGSQMSTYKSHYYTHTPSLKTWSTIKRNVSNNDTGSQMSTYKSHYYTHTPSLKTWSTIKRNVSNNDTGSQMSTYKSHYYTHTPSLKTWSTIKRNVSNNDTGSQMSTYKSHYYTHTPSLKTWSTIKRNVSNNDTGSQMSTYKSHYYTHTPS
YGR047C	YGR047C_idr_4	0.887741	0.970115344422	SNEKSSNDTSDISSKPLLEDSKFRTFRKKKRTPYSNEKSSNDTSDISSKPLLEDSKFRTFRKKKRTPYSNEKSSNDTSDISSKPLLEDSKFRTFRKKKRTPYSNEKSSNDTSDISSKPLLEDSKFRTFRKKKRTPYSNEKSSNDTSDISSKPLLEDSKFRTFRKKKRTPYSNEKSSNDTSDISSKPLLEDSKFRTFRKKKRTPYSNEKSSNDTSDISSKPLLEDSKFRTFRKKKRTPYSNEKSSNDTSDISSKPLL
YGR185C	YGR185C_idr_2	0.733971	0.802076751941	KSKKAKKPKNKGTKYPGATKTNEIATKLEETKLKSKKAKKPKNKGTKYPGATKTNEIATKLEETKLKSKKAKKPKNKGTKYPGATKTNEIATKLEETKLKSKKAKKPKNKGTKYPGATKTNEIATKLEETKLKSKKAKKPKNKGTKYPGATKTNEIATKLEETKLKSKKAKKPKNKGTKYPGATKTNEIATKLEETKLKSKKAKKPKNKGTKYPGATKTNEIATKLEETKLKSKKAKKPKNKGTKYPGATKTNEIA
YGR261C	YGR261C_idr_1	0.75327	0.823166366045	VDSIHRIASALDTAKVITREAAAVATSKLGESSYTYYSQVDSIHRIASALDTAKVITREAAAVATSKLGESSYTYYSQVDSIHRIASALDTAKVITREAAAVATSKLGESSYTYYSQVDSIHRIASALDTAKVITREAAAVATSKLGESSYTYYSQVDSIHRIASALDTAKVITREAAAVATSKLGESSYTYYSQVDSIHRIASALDTAKVITREAAAVATSKLGESSYTYYSQVDSIHRIASALDTAKVITREAA
YHL021C	YHL021C_idr_1	0.700855	0.765888224479	LRSNLCRGSRILARLTTTPRTYTSAATAAAALRSNLCRGSRILARLTTTPRTYTSAATAAAALRSNLCRGSRILARLTTTPRTYTSAATAAAALRSNLCRGSRILARLTTTPRTYTSAATAAAALRSNLCRGSRILARLTTTPRTYTSAATAAAALRSNLCRGSRILARLTTTPRTYTSAATAAAALRSNLCRGSRILARLTTTPRTYTSAATAAAALRSNLCRGSRILARLTTTPRTYTSAATAAAALRSNLCRG
YHR020W	YHR020W_idr_2	0.650364	0.710712003183	TATEGKKQQKKQQPSKAGTAAAAAAAALEDTATEGKKQQKKQQPSKAGTAAAAAAAALEDTATEGKKQQKKQQPSKAGTAAAAAAAALEDTATEGKKQQKKQQPSKAGTAAAAAAAALEDTATEGKKQQKKQQPSKAGTAAAAAAAALEDTATEGKKQQKKQQPSKAGTAAAAAAAALEDTATEGKKQQKKQQPSKAGTAAAAAAAALEDTATEGKKQQKKQQPSKAGTAAAAAAAALEDTATEGKKQQKKQQPSK
YKR066C	YKR066C_idr_1	0.645155	0.705019297022	TTAVRLLPSLGRTAHKRSLYLFSAAAAAAAAATFAYSQSQKRSSSSPGGTTAVRLLPSLGRTAHKRSLYLFSAAAAAAAAATFAYSQSQKRSSSSPGGTTAVRLLPSLGRTAHKRSLYLFSAAAAAAAAATFAYSQSQKRSSSSPGGTTAVRLLPSLGRTAHKRSLYLFSAAAAAAAAATFAYSQSQKRSSSSPGGTTAVRLLPSLGRTAHKRSLYLFSAAAAAAAAATFAYSQSQKRSSSSPGGTTAVRLLPSLG
YKR077W	YKR077W_idr_1	0.69468	0.759140128973	VYTTPQQQQRFSSTPQSSHTLIFSPIRAPSMQTPSSLDYQSPSIVVSSSSMKVHGVYTTPQQQQRFSSTPQSSHTLIFSPIRAPSMQTPSSLDYQSPSIVVSSSSMKVHGVYTTPQQQQRFSSTPQSSHTLIFSPIRAPSMQTPSSLDYQSPSIVVSSSSMKVHGVYTTPQQQQRFSSTPQSSHTLIFSPIRAPSMQTPSSLDYQSPSIVVSSSSMKVHGVYTTPQQQQRFSSTPQSSHTLIFSPIRAPSMQTPSS
YLR333C	YLR333C_idr_1	0.719672	0.78645128378	PPKQQLSKAAKAAAALAGGKKSKKKWSKKPPKQQLSKAAKAAAALAGGKKSKKKWSKKPPKQQLSKAAKAAAALAGGKKSKKKWSKKPPKQQLSKAAKAAAALAGGKKSKKKWSKKPPKQQLSKAAKAAAALAGGKKSKKKWSKKPPKQQLSKAAKAAAALAGGKKSKKKWSKKPPKQQLSKAAKAAAALAGGKKSKKKWSKKPPKQQLSKAAKAAAALAGGKKSKKKWSKKPPKQQLSKAAKAAAALAGGKKSKK
YLR342W	YLR342W_idr_5	0.79475	0.868496129783	TNNDTGSQMSTYQSHYYTHTPSLKTWSTIKTNNDTGSQMSTYQSHYYTHTPSLKTWSTIKTNNDTGSQMSTYQSHYYTHTPSLKTWSTIKTNNDTGSQMSTYQSHYYTHTPSLKTWSTIKTNNDTGSQMSTYQSHYYTHTPSLKTWSTIKTNNDTGSQMSTYQSHYYTHTPSLKTWSTIKTNNDTGSQMSTYQSHYYTHTPSLKTWSTIKTNNDTGSQMSTYQSHYYTHTPSLKTWSTIKTNNDTGSQMSTYQSHY
YMR088C	YMR088C_idr_1	0.677138	0.739970381618	QTLDETSNLLPPPEEAEAPPLEQKFHEYNLQTLDETSNLLPPPEEAEAPPLEQKFHEYNLQTLDETSNLLPPPEEAEAPPLEQKFHEYNLQTLDETSNLLPPPEEAEAPPLEQKFHEYNLQTLDETSNLLPPPEEAEAPPLEQKFHEYNLQTLDETSNLLPPPEEAEAPPLEQKFHEYNLQTLDETSNLLPPPEEAEAPPLEQKFHEYNLQTLDETSNLLPPPEEAEAPPLEQKFHEYNLQTLDETSNLLPPPEEA
YMR089C	YMR089C_idr_2	0.699044	0.763909345032	ERNDAFDKYLNDYETEKIRKEEEKNEKRNEPKPSTNERNDAFDKYLNDYETEKIRKEEEKNEKRNEPKPSTNERNDAFDKYLNDYETEKIRKEEEKNEKRNEPKPSTNERNDAFDKYLNDYETEKIRKEEEKNEKRNEPKPSTNERNDAFDKYLNDYETEKIRKEEEKNEKRNEPKPSTNERNDAFDKYLNDYETEKIRKEEEKNEKRNEPKPSTNERNDAFDKYLNDYETEKIRKEEEKNEKRNEPKPSTNERND
YMR102C	YMR102C_idr_10	0.643622	0.703344860567	AYTNTGKGYATGRGYSNICPKSSTSLKTLGSNAQPRTPRESMSSIFSNAHGPTTPTSAMNLAYTNTGKGYATGRGYSNICPKSSTSLKTLGSNAQPRTPRESMSSIFSNAHGPTTPTSAMNLAYTNTGKGYATGRGYSNICPKSSTSLKTLGSNAQPRTPRESMSSIFSNAHGPTTPTSAMNLAYTNTGKGYATGRGYSNICPKSSTSLKTLGSNAQPRTPRESMSSIFSNAHGPTTPTSAMNLAYTNTGKGYATG
YMR137C	YMR137C_idr_3	0.667832	0.729801308284	DPSNMGTPKKNIRSFISNPSSPAKTKRDIATSKKPTRDPSNMGTPKKNIRSFISNPSSPAKTKRDIATSKKPTRDPSNMGTPKKNIRSFISNPSSPAKTKRDIATSKKPTRDPSNMGTPKKNIRSFISNPSSPAKTKRDIATSKKPTRDPSNMGTPKKNIRSFISNPSSPAKTKRDIATSKKPTRDPSNMGTPKKNIRSFISNPSSPAKTKRDIATSKKPTRDPSNMGTPKKNIRSFISNPSSPAKTKRDIATSKK
YMR184W	YMR184W_idr_4	0.706783	0.772366268498	NTKTATTPPPVLRRPSVTAAQQESACEGVLVKDQNTKTATTPPPVLRRPSVTAAQQESACEGVLVKDQNTKTATTPPPVLRRPSVTAAQQESACEGVLVKDQNTKTATTPPPVLRRPSVTAAQQESACEGVLVKDQNTKTATTPPPVLRRPSVTAAQQESACEGVLVKDQNTKTATTPPPVLRRPSVTAAQQESACEGVLVKDQNTKTATTPPPVLRRPSVTAAQQESACEGVLVKDQNTKTATTPPPVLRRPSVT
YMR244W	YMR244W_idr_4	0.643016	0.702682302991	SSKGKRELNPLDVITTTVTETKYKTVTVTAKTSSKGKRELNPLDVITTTVTETKYKTVTVTAKTSSKGKRELNPLDVITTTVTETKYKTVTVTAKTSSKGKRELNPLDVITTTVTETKYKTVTVTAKTSSKGKRELNPLDVITTTVTETKYKTVTVTAKTSSKGKRELNPLDVITTTVTETKYKTVTVTAKTSSKGKRELNPLDVITTTVTETKYKTVTVTAKTSSKGKRELNPLDVITTTVTETKYKTVTVTAKT
YMR268C	YMR268C_idr_4	0.699657	0.764579262912	YYNNQQNHSMKHVKPSCINMMEKGPNLQVKKKIPDKQYYNNQQNHSMKHVKPSCINMMEKGPNLQVKKKIPDKQYYNNQQNHSMKHVKPSCINMMEKGPNLQVKKKIPDKQYYNNQQNHSMKHVKPSCINMMEKGPNLQVKKKIPDKQYYNNQQNHSMKHVKPSCINMMEKGPNLQVKKKIPDKQYYNNQQNHSMKHVKPSCINMMEKGPNLQVKKKIPDKQYYNNQQNHSMKHVKPSCINMMEKGPNLQVKKKIP
YMR280C	YMR280C_idr_17	0.644397	0.704191165187	NNFLYQNDQNSASADPGTNKKAVTNAGANFNNFLYQNDQNSASADPGTNKKAVTNAGANFNNFLYQNDQNSASADPGTNKKAVTNAGANFNNFLYQNDQNSASADPGTNKKAVTNAGANFNNFLYQNDQNSASADPGTNKKAVTNAGANFNNFLYQNDQNSASADPGTNKKAVTNAGANFNNFLYQNDQNSASADPGTNKKAVTNAGANFNNFLYQNDQNSASADPGTNKKAVTNAGANFNNFLYQNDQNSASADP
YNL078W	YNL078W_idr_9	0.664657	0.726331674291	SQPGSLPTTMPATATKTIKQNSTTPTTRSVYNKNVGSQPGSLPTTMPATATKTIKQNSTTPTTRSVYNKNVGSQPGSLPTTMPATATKTIKQNSTTPTTRSVYNKNVGSQPGSLPTTMPATATKTIKQNSTTPTTRSVYNKNVGSQPGSLPTTMPATATKTIKQNSTTPTTRSVYNKNVGSQPGSLPTTMPATATKTIKQNSTTPTTRSVYNKNVGSQPGSLPTTMPATATKTIKQNSTTPTTRSVYNKNVGSQPG
YOR093C	YOR093C_idr_10	0.64749	0.707571368237	RPYTPLRSPNSRKSKHLHRRNTSLASSITSLPNSRPYTPLRSPNSRKSKHLHRRNTSLASSITSLPNSRPYTPLRSPNSRKSKHLHRRNTSLASSITSLPNSRPYTPLRSPNSRKSKHLHRRNTSLASSITSLPNSRPYTPLRSPNSRKSKHLHRRNTSLASSITSLPNSRPYTPLRSPNSRKSKHLHRRNTSLASSITSLPNSRPYTPLRSPNSRKSKHLHRRNTSLASSITSLPNSRPYTPLRSPNSRKSKHLH
