## Supplementary File 2 for "Discovering molecular features of intrinsically disordered regions by using evolution for contrastive learning": filter_110_idr_activations.txt

YBL088C	YBL088C_idr_21	1.17136	1.0	AIFGNIVQDDIYENTELLDASDCGVDDVVLAIFGNIVQDDIYENTELLDASDCGVDDVVLAIFGNIVQDDIYENTELLDASDCGVDDVVLAIFGNIVQDDIYENTELLDASDCGVDDVVLAIFGNIVQDDIYENTELLDASDCGVDDVVLAIFGNIVQDDIYENTELLDASDCGVDDVVLAIFGNIVQDDIYENTELLDASDCGVDDVVLAIFGNIVQDDIYENTELLDASDCGVDDVVLAIFGNIVQDDIYENTE
YBR028C	YBR028C_idr_1	0.885571	0.756016415845	IFSLDEELHRVSLDDKKNDIKVDYSSAIYNDINHEQGSSIFSLDEELHRVSLDDKKNDIKVDYSSAIYNDINHEQGSSIFSLDEELHRVSLDDKKNDIKVDYSSAIYNDINHEQGSSIFSLDEELHRVSLDDKKNDIKVDYSSAIYNDINHEQGSSIFSLDEELHRVSLDDKKNDIKVDYSSAIYNDINHEQGSSIFSLDEELHRVSLDDKKNDIKVDYSSAIYNDINHEQGSSIFSLDEELHRVSLDDKKNDIKV
YDL052C	YDL052C_idr_1	0.886114	0.75648058704	SVIGRFLYYLRSVLVVLALAGCGFYGVIASISVIGRFLYYLRSVLVVLALAGCGFYGVIASISVIGRFLYYLRSVLVVLALAGCGFYGVIASISVIGRFLYYLRSVLVVLALAGCGFYGVIASISVIGRFLYYLRSVLVVLALAGCGFYGVIASISVIGRFLYYLRSVLVVLALAGCGFYGVIASISVIGRFLYYLRSVLVVLALAGCGFYGVIASISVIGRFLYYLRSVLVVLALAGCGFYGVIASISVIGRFLY
YDR128W	YDR128W_idr_4	0.888795	0.758768774967	SLEDIEEGQEPLLNFDIADHIDFEELSSLDSSYSDSQNPENLSSQSDIESYKEALVFPDTSNQGLDFGRSLEDIEEGQEPLLNFDIADHIDFEELSSLDSSYSDSQNPENLSSQSDIESYKEALVFPDTSNQGLDFGRSLEDIEEGQEPLLNFDIADHIDFEELSSLDSSYSDSQNPENLSSQSDIESYKEALVFPDTSNQGLDFGRSLEDIEEGQEPLLNFDIADHIDFEELSSLDSSYSDSQNPENLSSQSDIE
YDR227W	YDR227W_idr_16	0.900065	0.76839058281	IVEDRRVKQLDDITDSNTTEILTSVDVLGTHSIVEDRRVKQLDDITDSNTTEILTSVDVLGTHSIVEDRRVKQLDDITDSNTTEILTSVDVLGTHSIVEDRRVKQLDDITDSNTTEILTSVDVLGTHSIVEDRRVKQLDDITDSNTTEILTSVDVLGTHSIVEDRRVKQLDDITDSNTTEILTSVDVLGTHSIVEDRRVKQLDDITDSNTTEILTSVDVLGTHSIVEDRRVKQLDDITDSNTTEILTSVDVLGTHS
YDR387C	YDR387C_idr_1	0.928464	0.792634648319	STDESEDVYSDLYSIISQVTSNTANDIEQSTDESEDVYSDLYSIISQVTSNTANDIEQSTDESEDVYSDLYSIISQVTSNTANDIEQSTDESEDVYSDLYSIISQVTSNTANDIEQSTDESEDVYSDLYSIISQVTSNTANDIEQSTDESEDVYSDLYSIISQVTSNTANDIEQSTDESEDVYSDLYSIISQVTSNTANDIEQSTDESEDVYSDLYSIISQVTSNTANDIEQSTDESEDVYSDLYSIISQVTSNTA
YEL012W	YEL012W_idr_2	0.823467	0.702997908838	MFGGDNDSDDSDSGGDLQEEDSDSDEDMDGTGVSSGDDSVDELSEDLSDIDVSDDDDYDEVANQMFGGDNDSDDSDSGGDLQEEDSDSDEDMDGTGVSSGDDSVDELSEDLSDIDVSDDDDYDEVANQMFGGDNDSDDSDSGGDLQEEDSDSDEDMDGTGVSSGDDSVDELSEDLSDIDVSDDDDYDEVANQMFGGDNDSDDSDSGGDLQEEDSDSDEDMDGTGVSSGDDSVDELSEDLSDIDVSDDDDYDEVANQ
YER021W	YER021W_idr_3	0.916817	0.782691197621	QNEKSENGENDDDTLDGDLMDDMSDISDLDDLGFLQNEKSENGENDDDTLDGDLMDDMSDISDLDDLGFLQNEKSENGENDDDTLDGDLMDDMSDISDLDDLGFLQNEKSENGENDDDTLDGDLMDDMSDISDLDDLGFLQNEKSENGENDDDTLDGDLMDDMSDISDLDDLGFLQNEKSENGENDDDTLDGDLMDDMSDISDLDDLGFLQNEKSENGENDDDTLDGDLMDDMSDISDLDDLGFLQNEKSENGEND
YER096W	YER096W_idr_8	0.850647	0.726201787156	EQDEFENDVEDDASSSLKEKSQGSCEIEIASEISSEILEQDEFENDVEDDASSSLKEKSQGSCEIEIASEISSEILEQDEFENDVEDDASSSLKEKSQGSCEIEIASEISSEILEQDEFENDVEDDASSSLKEKSQGSCEIEIASEISSEILEQDEFENDVEDDASSSLKEKSQGSCEIEIASEISSEILEQDEFENDVEDDASSSLKEKSQGSCEIEIASEISSEILEQDEFENDVEDDASSSLKEKSQGSCEIE
YHR115C	YHR115C_idr_2	0.988852	0.84418818178	TLESESESEFENEDEDEPDIEMDIDMEINNNLGVRLVDTLESESESEFENEDEDEPDIEMDIDMEINNNLGVRLVDTLESESESEFENEDEDEPDIEMDIDMEINNNLGVRLVDTLESESESEFENEDEDEPDIEMDIDMEINNNLGVRLVDTLESESESEFENEDEDEPDIEMDIDMEINNNLGVRLVDTLESESESEFENEDEDEPDIEMDIDMEINNNLGVRLVDTLESESESEFENEDEDEPDIEMDIDMEI
YIL071C	YIL071C_idr_3	0.832877	0.711031449252	NNTATIINNESSDDMDIDEVNDRSDISDSEGGLFECNNTATIINNESSDDMDIDEVNDRSDISDSEGGLFECNNTATIINNESSDDMDIDEVNDRSDISDSEGGLFECNNTATIINNESSDDMDIDEVNDRSDISDSEGGLFECNNTATIINNESSDDMDIDEVNDRSDISDSEGGLFECNNTATIINNESSDDMDIDEVNDRSDISDSEGGLFECNNTATIINNESSDDMDIDEVNDRSDISDSEGGLFECNNTA
YJL019W	YJL019W_idr_4	0.855707	0.7305220089	DDDDPYIEDNGQETDGYSDEDYTDEADKSFIEDSDSDSYDLESNSDFEENLESSDDDDPYIEDNGQETDGYSDEDYTDEADKSFIEDSDSDSYDLESNSDFEENLESSDDDDPYIEDNGQETDGYSDEDYTDEADKSFIEDSDSDSYDLESNSDFEENLESSDDDDPYIEDNGQETDGYSDEDYTDEADKSFIEDSDSDSYDLESNSDFEENLESSDDDDPYIEDNGQETDGYSDEDYTDEADKSFIEDSDSDSYD
YJR051W	YJR051W_idr_1	0.887666	0.757804813214	IRSVRRVFIYVSIFVLIIVLKRTLSGTDQIRSVRRVFIYVSIFVLIIVLKRTLSGTDQIRSVRRVFIYVSIFVLIIVLKRTLSGTDQIRSVRRVFIYVSIFVLIIVLKRTLSGTDQIRSVRRVFIYVSIFVLIIVLKRTLSGTDQIRSVRRVFIYVSIFVLIIVLKRTLSGTDQIRSVRRVFIYVSIFVLIIVLKRTLSGTDQIRSVRRVFIYVSIFVLIIVLKRTLSGTDQIRSVRRVFIYVSIFVLIIVLKRTL
YLR099W-A	YLR099W-A_idr_1	1.00637	0.859145872082	ADSEDTSVILQGIDTINSVEGLEEDGYLSADSEDTSVILQGIDTINSVEGLEEDGYLSADSEDTSVILQGIDTINSVEGLEEDGYLSADSEDTSVILQGIDTINSVEGLEEDGYLSADSEDTSVILQGIDTINSVEGLEEDGYLSADSEDTSVILQGIDTINSVEGLEEDGYLSADSEDTSVILQGIDTINSVEGLEEDGYLSADSEDTSVILQGIDTINSVEGLEEDGYLSADSEDTSVILQGIDTINSVEGLEE
YLR132C	YLR132C_idr_1	0.879945	0.751213907916	EFISADYSSSDGSDTESESSNKSEVQIEYTEKTCIQKADSTDEFISADYSSSDGSDTESESSNKSEVQIEYTEKTCIQKADSTDEFISADYSSSDGSDTESESSNKSEVQIEYTEKTCIQKADSTDEFISADYSSSDGSDTESESSNKSEVQIEYTEKTCIQKADSTDEFISADYSSSDGSDTESESSNKSEVQIEYTEKTCIQKADSTDEFISADYSSSDGSDTESESSNKSEVQIEYTEKTCIQKADSTDEFIS
YML104C	YML104C_idr_1	0.969657	0.827801239065	PKFPQFRLILVLFYLISMIQWSVITFSLGFFLNPKFPQFRLILVLFYLISMIQWSVITFSLGFFLNPKFPQFRLILVLFYLISMIQWSVITFSLGFFLNPKFPQFRLILVLFYLISMIQWSVITFSLGFFLNPKFPQFRLILVLFYLISMIQWSVITFSLGFFLNPKFPQFRLILVLFYLISMIQWSVITFSLGFFLNPKFPQFRLILVLFYLISMIQWSVITFSLGFFLNPKFPQFRLILVLFYLISMIQWSVIT
YMR260C	YMR260C_idr_2	0.930248	0.794157986737	FGFESDEDVNFEFGNADEDDEEGEDEELDIDDIFGFESDEDVNFEFGNADEDDEEGEDEELDIDDIFGFESDEDVNFEFGNADEDDEEGEDEELDIDDIFGFESDEDVNFEFGNADEDDEEGEDEELDIDDIFGFESDEDVNFEFGNADEDDEEGEDEELDIDDIFGFESDEDVNFEFGNADEDDEEGEDEELDIDDIFGFESDEDVNFEFGNADEDDEEGEDEELDIDDIFGFESDEDVNFEFGNADEDDEEGED
YMR309C	YMR309C_idr_1	0.858172	0.73262629914	SRFFSSNYEYDVASSSSEEDLLSSSEEDLLSSSSSESELDQESDDSFFNESESESEADVDSDDSDASRFFSSNYEYDVASSSSEEDLLSSSEEDLLSSSSSESELDQESDDSFFNESESESEADVDSDDSDASRFFSSNYEYDVASSSSEEDLLSSSEEDLLSSSSSESELDQESDDSFFNESESESEADVDSDDSDASRFFSSNYEYDVASSSSEEDLLSSSEEDLLSSSSSESELDQESDDSFFNESESESEAD
YOL082W	YOL082W_idr_6	1.02609	0.875974494907	PELDDSSIISTSISLSYDGDDNEKALTWEELPELDDSSIISTSISLSYDGDDNEKALTWEELPELDDSSIISTSISLSYDGDDNEKALTWEELPELDDSSIISTSISLSYDGDDNEKALTWEELPELDDSSIISTSISLSYDGDDNEKALTWEELPELDDSSIISTSISLSYDGDDNEKALTWEELPELDDSSIISTSISLSYDGDDNEKALTWEELPELDDSSIISTSISLSYDGDDNEKALTWEELPELDDSSI
YOR254C	YOR254C_idr_6	0.855606	0.73043550473	QVEVYSEEDDEYSTDDDETESDDESDASDYTDIDTDTEAEDDESPEQVEVYSEEDDEYSTDDDETESDDESDASDYTDIDTDTEAEDDESPEQVEVYSEEDDEYSTDDDETESDDESDASDYTDIDTDTEAEDDESPEQVEVYSEEDDEYSTDDDETESDDESDASDYTDIDTDTEAEDDESPEQVEVYSEEDDEYSTDDDETESDDESDASDYTDIDTDTEAEDDESPEQVEVYSEEDDEYSTDDDETESDDESD
YOR260W	YOR260W_idr_9	0.857481	0.732036035398	ETDSDDRSDEDSDDSEYTDEYEYEDDGLFERETDSDDRSDEDSDDSEYTDEYEYEDDGLFERETDSDDRSDEDSDDSEYTDEYEYEDDGLFERETDSDDRSDEDSDDSEYTDEYEYEDDGLFERETDSDDRSDEDSDDSEYTDEYEYEDDGLFERETDSDDRSDEDSDDSEYTDEYEYEDDGLFERETDSDDRSDEDSDDSEYTDEYEYEDDGLFERETDSDDRSDEDSDDSEYTDEYEYEDDGLFERETDSDDRS
YPL147W	YPL147W_idr_2	0.921517	0.786704126025	NEIEELERKLERVKGWEDERTKLREKLEIINEIEELERKLERVKGWEDERTKLREKLEIINEIEELERKLERVKGWEDERTKLREKLEIINEIEELERKLERVKGWEDERTKLREKLEIINEIEELERKLERVKGWEDERTKLREKLEIINEIEELERKLERVKGWEDERTKLREKLEIINEIEELERKLERVKGWEDERTKLREKLEIINEIEELERKLERVKGWEDERTKLREKLEIINEIEELERKLERVKGW
YPR097W	YPR097W_idr_19	0.89944	0.767856495893	DGDLVDLDLDTGDYDFLHKENEVELEKQYKDGDLVDLDLDTGDYDFLHKENEVELEKQYKDGDLVDLDLDTGDYDFLHKENEVELEKQYKDGDLVDLDLDTGDYDFLHKENEVELEKQYKDGDLVDLDLDTGDYDFLHKENEVELEKQYKDGDLVDLDLDTGDYDFLHKENEVELEKQYKDGDLVDLDLDTGDYDFLHKENEVELEKQYKDGDLVDLDLDTGDYDFLHKENEVELEKQYKDGDLVDLDLDTGDYDF
