## Supplementary File 2 for "Discovering molecular features of intrinsically disordered regions by using evolution for contrastive learning": filter_111_idr_activations.txt

YBL099W	YBL099W_idr_1	1.44036	0.771824464879	LARTAAIRSLSRTLINSTKAARPAAAALASTRRLASTKALARTAAIRSLSRTLINSTKAARPAAAALASTRRLASTKALARTAAIRSLSRTLINSTKAARPAAAALASTRRLASTKALARTAAIRSLSRTLINSTKAARPAAAALASTRRLASTKALARTAAIRSLSRTLINSTKAARPAAAALASTRRLASTKALARTAAIRSLSRTLINSTKAARPAAAALASTRRLASTKALARTAAIRSLSRTLINSTKAAR
YBR010W	YBR010W_idr_1	1.72408	0.923856976635	ARTKQTARKSTGGKAPRKQLASKAARKSAPSTGGVKKPARTKQTARKSTGGKAPRKQLASKAARKSAPSTGGVKKPARTKQTARKSTGGKAPRKQLASKAARKSAPSTGGVKKPARTKQTARKSTGGKAPRKQLASKAARKSAPSTGGVKKPARTKQTARKSTGGKAPRKQLASKAARKSAPSTGGVKKPARTKQTARKSTGGKAPRKQLASKAARKSAPSTGGVKKPARTKQTARKSTGGKAPRKQLASKAARKS
YBR054W	YBR054W_idr_4	1.8298	0.980507574589	KDKKKAKKAKKAKKAKKAQEEEEDVATDSEKDKKKAKKAKKAKKAKKAQEEEEDVATDSEKDKKKAKKAKKAKKAKKAQEEEEDVATDSEKDKKKAKKAKKAKKAKKAQEEEEDVATDSEKDKKKAKKAKKAKKAKKAQEEEEDVATDSEKDKKKAKKAKKAKKAKKAQEEEEDVATDSEKDKKKAKKAKKAKKAKKAQEEEEDVATDSEKDKKKAKKAKKAKKAKKAQEEEEDVATDSEKDKKKAKKAKKAKKAK
YDL051W	YDL051W_idr_2	1.32999	0.712678760841	REASKSKNFSGRSRSFNGHKKKNLPKFPKNKKKNGKEESKEDSSAIADDDEEHKEREASKSKNFSGRSRSFNGHKKKNLPKFPKNKKKNGKEESKEDSSAIADDDEEHKEREASKSKNFSGRSRSFNGHKKKNLPKFPKNKKKNGKEESKEDSSAIADDDEEHKEREASKSKNFSGRSRSFNGHKKKNLPKFPKNKKKNGKEESKEDSSAIADDDEEHKEREASKSKNFSGRSRSFNGHKKKNLPKFPKNKKKNGK
YDL060W	YDL060W_idr_1	1.37854	0.738697172628	AGHSHRSSLKNGHKSYKSKHASKGALKRLYKGKVEKEPVGTGKPDKQVSKLQRKNKAKQLRAQRIAGHSHRSSLKNGHKSYKSKHASKGALKRLYKGKVEKEPVGTGKPDKQVSKLQRKNKAKQLRAQRIAGHSHRSSLKNGHKSYKSKHASKGALKRLYKGKVEKEPVGTGKPDKQVSKLQRKNKAKQLRAQRIAGHSHRSSLKNGHKSYKSKHASKGALKRLYKGKVEKEPVGTGKPDKQVSKLQRKNKAKQLR
YDL153C	YDL153C_idr_3	1.38329	0.741241976423	TPKRNKDNRNSRVKKRKKYQKAQKKLKSVRAVYSGGQSTPKRNKDNRNSRVKKRKKYQKAQKKLKSVRAVYSGGQSTPKRNKDNRNSRVKKRKKYQKAQKKLKSVRAVYSGGQSTPKRNKDNRNSRVKKRKKYQKAQKKLKSVRAVYSGGQSTPKRNKDNRNSRVKKRKKYQKAQKKLKSVRAVYSGGQSTPKRNKDNRNSRVKKRKKYQKAQKKLKSVRAVYSGGQSTPKRNKDNRNSRVKKRKKYQKAQKKLKS
YDR033W	YDR033W_idr_5	1.42656	0.764426532828	EAVMAPKAPVASPRPAATPNLSKDKKKKSKKSKKSKKSKKSEEEAVMAPKAPVASPRPAATPNLSKDKKKKSKKSKKSKKSKKSEEEAVMAPKAPVASPRPAATPNLSKDKKKKSKKSKKSKKSKKSEEEAVMAPKAPVASPRPAATPNLSKDKKKKSKKSKKSKKSKKSEEEAVMAPKAPVASPRPAATPNLSKDKKKKSKKSKKSKKSKKSEEEAVMAPKAPVASPRPAATPNLSKDKKKKSKKSKKSKKSKKS
YDR037W	YDR037W_idr_2	1.33358	0.714605281691	KKRIKQRQVEAKKAAKKAAAQPKPASKKKTDLFADLKKRIKQRQVEAKKAAKKAAAQPKPASKKKTDLFADLKKRIKQRQVEAKKAAKKAAAQPKPASKKKTDLFADLKKRIKQRQVEAKKAAKKAAAQPKPASKKKTDLFADLKKRIKQRQVEAKKAAKKAAAQPKPASKKKTDLFADLKKRIKQRQVEAKKAAKKAAAQPKPASKKKTDLFADLKKRIKQRQVEAKKAAKKAAAQPKPASKKKTDLFADLKKRI
YDR182W	YDR182W_idr_1	1.67924	0.899828325714	VYRNRSKSVLSTHSKKSDDKAHYKSRSKKKSKSRSKVYRNRSKSVLSTHSKKSDDKAHYKSRSKKKSKSRSKVYRNRSKSVLSTHSKKSDDKAHYKSRSKKKSKSRSKVYRNRSKSVLSTHSKKSDDKAHYKSRSKKKSKSRSKVYRNRSKSVLSTHSKKSDDKAHYKSRSKKKSKSRSKVYRNRSKSVLSTHSKKSDDKAHYKSRSKKKSKSRSKVYRNRSKSVLSTHSKKSDDKAHYKSRSKKKSKSRSKVYRN
YDR224C	YDR224C_idr_1	1.46634	0.785746977974	SAKAEKKPASKAPAEKKPAAKKTSTSTDGKKRSKASAKAEKKPASKAPAEKKPAAKKTSTSTDGKKRSKASAKAEKKPASKAPAEKKPAAKKTSTSTDGKKRSKASAKAEKKPASKAPAEKKPAAKKTSTSTDGKKRSKASAKAEKKPASKAPAEKKPAAKKTSTSTDGKKRSKASAKAEKKPASKAPAEKKPAAKKTSTSTDGKKRSKASAKAEKKPASKAPAEKKPAAKKTSTSTDGKKRSKASAKAEKKPASK
YDR309C	YDR309C_idr_2	1.51318	0.810842468801	CHHRRSNSNSAKSKESSSSSSSANKTNHKKVCHHRRSNSNSAKSKESSSSSSSANKTNHKKVCHHRRSNSNSAKSKESSSSSSSANKTNHKKVCHHRRSNSNSAKSKESSSSSSSANKTNHKKVCHHRRSNSNSAKSKESSSSSSSANKTNHKKVCHHRRSNSNSAKSKESSSSSSSANKTNHKKVCHHRRSNSNSAKSKESSSSSSSANKTNHKKVCHHRRSNSNSAKSKESSSSSSSANKTNHKKVCHHRRSNS
YDR477W	YDR477W_idr_1	1.38551	0.742431335875	SSNNNTNTAPANANSSHHHHHHHHHHHHHGHGGSNSTLNNPKSSLASSNNNTNTAPANANSSHHHHHHHHHHHHHGHGGSNSTLNNPKSSLASSNNNTNTAPANANSSHHHHHHHHHHHHHGHGGSNSTLNNPKSSLASSNNNTNTAPANANSSHHHHHHHHHHHHHGHGGSNSTLNNPKSSLASSNNNTNTAPANANSSHHHHHHHHHHHHHGHGGSNSTLNNPKSSLASSNNNTNTAPANANSSHHHHHHHHHH
YER006W	YER006W_idr_1	1.45322	0.778714368802	RVRKRQSRRTSTKLKEGIKKKASAHRKKEKKMAKKDVTWRSRSKKDPGRVRKRQSRRTSTKLKEGIKKKASAHRKKEKKMAKKDVTWRSRSKKDPGRVRKRQSRRTSTKLKEGIKKKASAHRKKEKKMAKKDVTWRSRSKKDPGRVRKRQSRRTSTKLKEGIKKKASAHRKKEKKMAKKDVTWRSRSKKDPGRVRKRQSRRTSTKLKEGIKKKASAHRKKEKKMAKKDVTWRSRSKKDPGRVRKRQSRRTSTKLKE
YER087C-B	YER087C-B_idr_1	1.37988	0.739416064689	SSPTPPGGQRTLQKRKQGSSQKVAASAPKKNTNSSPTPPGGQRTLQKRKQGSSQKVAASAPKKNTNSSPTPPGGQRTLQKRKQGSSQKVAASAPKKNTNSSPTPPGGQRTLQKRKQGSSQKVAASAPKKNTNSSPTPPGGQRTLQKRKQGSSQKVAASAPKKNTNSSPTPPGGQRTLQKRKQGSSQKVAASAPKKNTNSSPTPPGGQRTLQKRKQGSSQKVAASAPKKNTNSSPTPPGGQRTLQKRKQGSSQKVAA
YER176W	YER176W_idr_15	1.64816	0.883172374717	NSTRKPRKKGGRRVGRGKKGRKGAKIKKEKKETFEANSTRKPRKKGGRRVGRGKKGRKGAKIKKEKKETFEANSTRKPRKKGGRRVGRGKKGRKGAKIKKEKKETFEANSTRKPRKKGGRRVGRGKKGRKGAKIKKEKKETFEANSTRKPRKKGGRRVGRGKKGRKGAKIKKEKKETFEANSTRKPRKKGGRRVGRGKKGRKGAKIKKEKKETFEANSTRKPRKKGGRRVGRGKKGRKGAKIKKEKKETFEANSTR
YGL031C	YGL031C_idr_2	1.49691	0.802123970234	RKAEKAKSAGTQSSKFSKQQAKGAFQKVAATSRRKAEKAKSAGTQSSKFSKQQAKGAFQKVAATSRRKAEKAKSAGTQSSKFSKQQAKGAFQKVAATSRRKAEKAKSAGTQSSKFSKQQAKGAFQKVAATSRRKAEKAKSAGTQSSKFSKQQAKGAFQKVAATSRRKAEKAKSAGTQSSKFSKQQAKGAFQKVAATSRRKAEKAKSAGTQSSKFSKQQAKGAFQKVAATSRRKAEKAKSAGTQSSKFSKQQAKGAF
YGL099W	YGL099W_idr_6	1.44583	0.774754266226	GRLSTPFHKVQNSSAGKRHNKKNKSKNAKSKVFSIENNGRLSTPFHKVQNSSAGKRHNKKNKSKNAKSKVFSIENNGRLSTPFHKVQNSSAGKRHNKKNKSKNAKSKVFSIENNGRLSTPFHKVQNSSAGKRHNKKNKSKNAKSKVFSIENNGRLSTPFHKVQNSSAGKRHNKKNKSKNAKSKVFSIENNGRLSTPFHKVQNSSAGKRHNKKNKSKNAKSKVFSIENNGRLSTPFHKVQNSSAGKRHNKKNKSKNA
YGL103W	YGL103W_idr_1	1.70758	0.915012956218	PSRFTKTRKHRGHVSAGKGRIGKHRKHPGGRGMAGGQHHPSRFTKTRKHRGHVSAGKGRIGKHRKHPGGRGMAGGQHHPSRFTKTRKHRGHVSAGKGRIGKHRKHPGGRGMAGGQHHPSRFTKTRKHRGHVSAGKGRIGKHRKHPGGRGMAGGQHHPSRFTKTRKHRGHVSAGKGRIGKHRKHPGGRGMAGGQHHPSRFTKTRKHRGHVSAGKGRIGKHRKHPGGRGMAGGQHHPSRFTKTRKHRGHVSAGKGRIG
YGR027C	YGR027C_idr_1	1.68376	0.902250035053	PPKQQLSKAAKAAAALAGGKKSKKKWSKKPPKQQLSKAAKAAAALAGGKKSKKKWSKKPPKQQLSKAAKAAAALAGGKKSKKKWSKKPPKQQLSKAAKAAAALAGGKKSKKKWSKKPPKQQLSKAAKAAAALAGGKKSKKKWSKKPPKQQLSKAAKAAAALAGGKKSKKKWSKKPPKQQLSKAAKAAAALAGGKKSKKKWSKKPPKQQLSKAAKAAAALAGGKKSKKKWSKKPPKQQLSKAAKAAAALAGGKKSKK
YGR245C	YGR245C_idr_9	1.61782	0.866913302729	VNKKTGRRGKKLENAIKTVKKKKKNGPGAPVNKKTGRRGKKLENAIKTVKKKKKNGPGAPVNKKTGRRGKKLENAIKTVKKKKKNGPGAPVNKKTGRRGKKLENAIKTVKKKKKNGPGAPVNKKTGRRGKKLENAIKTVKKKKKNGPGAPVNKKTGRRGKKLENAIKTVKKKKKNGPGAPVNKKTGRRGKKLENAIKTVKKKKKNGPGAPVNKKTGRRGKKLENAIKTVKKKKKNGPGAPVNKKTGRRGKKLENAI
YGR280C	YGR280C_idr_4	1.368	0.733050669626	RNYSNAKKRKREGDDSEDEDDDDKEDKDSDKKKHKKHKKHKKDKKKDKKDKKEHKKHKKEEKRLKKEKRAEKTKETKKTSKLKSSESASNIPDAVNTRLSVRSRNYSNAKKRKREGDDSEDEDDDDKEDKDSDKKKHKKHKKHKKDKKKDKKDKKEHKKHKKEEKRLKKEKRAEKTKETKKTSKLKSSESASNIPDAVNTRLSVRSRNYSNAKKRKREGDDSEDEDDDDKEDKDSDKKKHKKHKKHKKDKKKDKKD
YHL010C	YHL010C_idr_9	1.47593	0.790885452848	VKEGTILIQQPHGAAQASKSKKKRNKNKKAGKVKEGTILIQQPHGAAQASKSKKKRNKNKKAGKVKEGTILIQQPHGAAQASKSKKKRNKNKKAGKVKEGTILIQQPHGAAQASKSKKKRNKNKKAGKVKEGTILIQQPHGAAQASKSKKKRNKNKKAGKVKEGTILIQQPHGAAQASKSKKKRNKNKKAGKVKEGTILIQQPHGAAQASKSKKKRNKNKKAGKVKEGTILIQQPHGAAQASKSKKKRNKNKKAGK
YIL146C	YIL146C_idr_6	1.46071	0.782724999513	EDNDDEAIHTKSRSYCRNKKAENSKKKSPKSNKKPKRKEDNDDEAIHTKSRSYCRNKKAENSKKKSPKSNKKPKRKEDNDDEAIHTKSRSYCRNKKAENSKKKSPKSNKKPKRKEDNDDEAIHTKSRSYCRNKKAENSKKKSPKSNKKPKRKEDNDDEAIHTKSRSYCRNKKAENSKKKSPKSNKKPKRKEDNDDEAIHTKSRSYCRNKKAENSKKKSPKSNKKPKRKEDNDDEAIHTKSRSYCRNKKAENSKKKS
YIL154C	YIL154C_idr_4	1.53525	0.82266994876	RGHRERGRSKKKRGERDSNVSSLSRSRSRASSRSRRGHRERGRSKKKRGERDSNVSSLSRSRSRASSRSRRGHRERGRSKKKRGERDSNVSSLSRSRSRASSRSRRGHRERGRSKKKRGERDSNVSSLSRSRSRASSRSRRGHRERGRSKKKRGERDSNVSSLSRSRSRASSRSRRGHRERGRSKKKRGERDSNVSSLSRSRSRASSRSRRGHRERGRSKKKRGERDSNVSSLSRSRSRASSRSRRGHRERGRSKK
YJR005C-A	YJR005C-A_idr_1	1.40648	0.75367042817	HNTGKRYSETAKKVAAGRARKRRQAYEKDQHNTGKRYSETAKKVAAGRARKRRQAYEKDQHNTGKRYSETAKKVAAGRARKRRQAYEKDQHNTGKRYSETAKKVAAGRARKRRQAYEKDQHNTGKRYSETAKKVAAGRARKRRQAYEKDQHNTGKRYSETAKKVAAGRARKRRQAYEKDQHNTGKRYSETAKKVAAGRARKRRQAYEKDQHNTGKRYSETAKKVAAGRARKRRQAYEKDQHNTGKRYSETAKKVAA
YKL081W	YKL081W_idr_2	1.34805	0.722357804984	TPPKKQKAEKPKAEKSKAEKKKDEAKPADDAAPAKKPKHTPPKKQKAEKPKAEKSKAEKKKDEAKPADDAAPAKKPKHTPPKKQKAEKPKAEKSKAEKKKDEAKPADDAAPAKKPKHTPPKKQKAEKPKAEKSKAEKKKDEAKPADDAAPAKKPKHTPPKKQKAEKPKAEKSKAEKKKDEAKPADDAAPAKKPKHTPPKKQKAEKPKAEKSKAEKKKDEAKPADDAAPAKKPKHTPPKKQKAEKPKAEKSKAEKKK
YKL101W	YKL101W_idr_1	1.38943	0.744531351557	TGHVSKTSHVPKGRPSSLAKKAAKRAMAKVNSNPKRASGHLERVVQSVNDATKRLSQPDSTVSVATKSSKRKSTGHVSKTSHVPKGRPSSLAKKAAKRAMAKVNSNPKRASGHLERVVQSVNDATKRLSQPDSTVSVATKSSKRKSTGHVSKTSHVPKGRPSSLAKKAAKRAMAKVNSNPKRASGHLERVVQSVNDATKRLSQPDSTVSVATKSSKRKSTGHVSKTSHVPKGRPSSLAKKAAKRAMAKVNSNPKRA
YKL122C	YKL122C_idr_3	1.86618	1.0	KKTATEPKQKANAVQNNNGNSAASKKKKNKNKGKKKRKKTATEPKQKANAVQNNNGNSAASKKKKNKNKGKKKRKKTATEPKQKANAVQNNNGNSAASKKKKNKNKGKKKRKKTATEPKQKANAVQNNNGNSAASKKKKNKNKGKKKRKKTATEPKQKANAVQNNNGNSAASKKKKNKNKGKKKRKKTATEPKQKANAVQNNNGNSAASKKKKNKNKGKKKRKKTATEPKQKANAVQNNNGNSAASKKKKNKNKGK
YKL214C	YKL214C_idr_3	1.41361	0.757489997378	KHSRMNAHNRRKQTAQEHGRGRPGSHYRQKPNRVSKKNKGREKNNKHSRMNAHNRRKQTAQEHGRGRPGSHYRQKPNRVSKKNKGREKNNKHSRMNAHNRRKQTAQEHGRGRPGSHYRQKPNRVSKKNKGREKNNKHSRMNAHNRRKQTAQEHGRGRPGSHYRQKPNRVSKKNKGREKNNKHSRMNAHNRRKQTAQEHGRGRPGSHYRQKPNRVSKKNKGREKNNKHSRMNAHNRRKQTAQEHGRGRPGSHYRQKP
YLR015W	YLR015W_idr_4	1.36448	0.731164584058	GYWQHGEARDESNDKNTTSAKKKKQQQKKKGYWQHGEARDESNDKNTTSAKKKKQQQKKKGYWQHGEARDESNDKNTTSAKKKKQQQKKKGYWQHGEARDESNDKNTTSAKKKKQQQKKKGYWQHGEARDESNDKNTTSAKKKKQQQKKKGYWQHGEARDESNDKNTTSAKKKKQQQKKKGYWQHGEARDESNDKNTTSAKKKKQQQKKKGYWQHGEARDESNDKNTTSAKKKKQQQKKKGYWQHGEARDESNDKN
YLR136C	YLR136C_idr_4	1.32941	0.712371312157	VKAGTYCNVSSTSKQSDEKRSNGRGSAKKKNLNVKVKAGTYCNVSSTSKQSDEKRSNGRGSAKKKNLNVKVKAGTYCNVSSTSKQSDEKRSNGRGSAKKKNLNVKVKAGTYCNVSSTSKQSDEKRSNGRGSAKKKNLNVKVKAGTYCNVSSTSKQSDEKRSNGRGSAKKKNLNVKVKAGTYCNVSSTSKQSDEKRSNGRGSAKKKNLNVKVKAGTYCNVSSTSKQSDEKRSNGRGSAKKKNLNVKVKAGTYCNVSS
YLR276C	YLR276C_idr_4	1.41142	0.756315202293	SARGNGTKVKFVPFHNAKKRHSHKKGRVSKPKNGKVDPLKNFKSARGNGTKVKFVPFHNAKKRHSHKKGRVSKPKNGKVDPLKNFKSARGNGTKVKFVPFHNAKKRHSHKKGRVSKPKNGKVDPLKNFKSARGNGTKVKFVPFHNAKKRHSHKKGRVSKPKNGKVDPLKNFKSARGNGTKVKFVPFHNAKKRHSHKKGRVSKPKNGKVDPLKNFKSARGNGTKVKFVPFHNAKKRHSHKKGRVSKPKNGKVDPLKN
YLR333C	YLR333C_idr_1	1.68376	0.902250035053	PPKQQLSKAAKAAAALAGGKKSKKKWSKKPPKQQLSKAAKAAAALAGGKKSKKKWSKKPPKQQLSKAAKAAAALAGGKKSKKKWSKKPPKQQLSKAAKAAAALAGGKKSKKKWSKKPPKQQLSKAAKAAAALAGGKKSKKKWSKKPPKQQLSKAAKAAAALAGGKKSKKKWSKKPPKQQLSKAAKAAAALAGGKKSKKKWSKKPPKQQLSKAAKAAAALAGGKKSKKKWSKKPPKQQLSKAAKAAAALAGGKKSKK
YML113W	YML113W_idr_1	1.34739	0.722002063924	AKTLAQGRKPGSGRKPGKGKTLREGRKPGSGRRRRQDTGGKETDGSQQDAKTLAQGRKPGSGRKPGKGKTLREGRKPGSGRRRRQDTGGKETDGSQQDAKTLAQGRKPGSGRKPGKGKTLREGRKPGSGRRRRQDTGGKETDGSQQDAKTLAQGRKPGSGRKPGKGKTLREGRKPGSGRRRRQDTGGKETDGSQQDAKTLAQGRKPGSGRKPGKGKTLREGRKPGSGRRRRQDTGGKETDGSQQDAKTLAQGRKPG
YMR127C	YMR127C_idr_1	1.49546	0.801345926401	ARSLSQSLTATTQKLKGKKNGGKGKNKPSAKIKKTQKARSLSQSLTATTQKLKGKKNGGKGKNKPSAKIKKTQKARSLSQSLTATTQKLKGKKNGGKGKNKPSAKIKKTQKARSLSQSLTATTQKLKGKKNGGKGKNKPSAKIKKTQKARSLSQSLTATTQKLKGKKNGGKGKNKPSAKIKKTQKARSLSQSLTATTQKLKGKKNGGKGKNKPSAKIKKTQKARSLSQSLTATTQKLKGKKNGGKGKNKPSAKIKK
YMR164C	YMR164C_idr_8	1.3125	0.703309592776	TTTIQPKRKQRVGKTKTKESRKVAAAQKVMKSKTTTIQPKRKQRVGKTKTKESRKVAAAQKVMKSKTTTIQPKRKQRVGKTKTKESRKVAAAQKVMKSKTTTIQPKRKQRVGKTKTKESRKVAAAQKVMKSKTTTIQPKRKQRVGKTKTKESRKVAAAQKVMKSKTTTIQPKRKQRVGKTKTKESRKVAAAQKVMKSKTTTIQPKRKQRVGKTKTKESRKVAAAQKVMKSKTTTIQPKRKQRVGKTKTKESRKVAA
YMR240C	YMR240C_idr_1	1.35802	0.727699733849	ARTKSRKRSGNNQNKNASVVNNKAEIAAMIDARRLEQKKKGGVTNSKGKARTKSRKRSGNNQNKNASVVNNKAEIAAMIDARRLEQKKKGGVTNSKGKARTKSRKRSGNNQNKNASVVNNKAEIAAMIDARRLEQKKKGGVTNSKGKARTKSRKRSGNNQNKNASVVNNKAEIAAMIDARRLEQKKKGGVTNSKGKARTKSRKRSGNNQNKNASVVNNKAEIAAMIDARRLEQKKKGGVTNSKGKARTKSRKRSGN
YMR269W	YMR269W_idr_5	1.48957	0.798192485361	GKKEEASFVVSSASSSKGKKRRRRDEDDNKVKRKKLKKDKKTSNDSESKKKKKKKSKKESKKGKKSKHSSDEGDKSKHKKSKKSKKHKKEESSARRDRKEHIGKKEEASFVVSSASSSKGKKRRRRDEDDNKVKRKKLKKDKKTSNDSESKKKKKKKSKKESKKGKKSKHSSDEGDKSKHKKSKKSKKHKKEESSARRDRKEHIGKKEEASFVVSSASSSKGKKRRRRDEDDNKVKRKKLKKDKKTSNDSESKKKK
YNL031C	YNL031C_idr_1	1.72408	0.923856976635	ARTKQTARKSTGGKAPRKQLASKAARKSAPSTGGVKKPARTKQTARKSTGGKAPRKQLASKAARKSAPSTGGVKKPARTKQTARKSTGGKAPRKQLASKAARKSAPSTGGVKKPARTKQTARKSTGGKAPRKQLASKAARKSAPSTGGVKKPARTKQTARKSTGGKAPRKQLASKAARKSAPSTGGVKKPARTKQTARKSTGGKAPRKQLASKAARKSAPSTGGVKKPARTKQTARKSTGGKAPRKQLASKAARKS
YNL035C	YNL035C_idr_2	1.37512	0.736864745256	PLIIQKESVSTRPRKEKHKKAKKHSMKSRFKPYPLIIQKESVSTRPRKEKHKKAKKHSMKSRFKPYPLIIQKESVSTRPRKEKHKKAKKHSMKSRFKPYPLIIQKESVSTRPRKEKHKKAKKHSMKSRFKPYPLIIQKESVSTRPRKEKHKKAKKHSMKSRFKPYPLIIQKESVSTRPRKEKHKKAKKHSMKSRFKPYPLIIQKESVSTRPRKEKHKKAKKHSMKSRFKPYPLIIQKESVSTRPRKEKHKKAKKHS
YNL164C	YNL164C_idr_12	1.46858	0.786945024943	DTVDAARLHGDGQHSISSRKHSRSKNSKKNGHVRRHDFYDESDTVDAARLHGDGQHSISSRKHSRSKNSKKNGHVRRHDFYDESDTVDAARLHGDGQHSISSRKHSRSKNSKKNGHVRRHDFYDESDTVDAARLHGDGQHSISSRKHSRSKNSKKNGHVRRHDFYDESDTVDAARLHGDGQHSISSRKHSRSKNSKKNGHVRRHDFYDESDTVDAARLHGDGQHSISSRKHSRSKNSKKNGHVRRHDFYDESDTVD
YNL224C	YNL224C_idr_1	1.49129	0.799115470201	AKRHSHYQGSRRRHARGSNSKKAGRGNAKGIQGRKIKKKPTPTNSWHNSSIAKRHSHYQGSRRRHARGSNSKKAGRGNAKGIQGRKIKKKPTPTNSWHNSSIAKRHSHYQGSRRRHARGSNSKKAGRGNAKGIQGRKIKKKPTPTNSWHNSSIAKRHSHYQGSRRRHARGSNSKKAGRGNAKGIQGRKIKKKPTPTNSWHNSSIAKRHSHYQGSRRRHARGSNSKKAGRGNAKGIQGRKIKKKPTPTNSWHNSSIA
YOR019W	YOR019W_idr_3	1.51258	0.810524288478	GSSSGNKSSSRRNSSSGDVFESDDRNDKKKKKKKKKKSLFLFGKIGSSSGNKSSSRRNSSSGDVFESDDRNDKKKKKKKKKKSLFLFGKIGSSSGNKSSSRRNSSSGDVFESDDRNDKKKKKKKKKKSLFLFGKIGSSSGNKSSSRRNSSSGDVFESDDRNDKKKKKKKKKKSLFLFGKIGSSSGNKSSSRRNSSSGDVFESDDRNDKKKKKKKKKKSLFLFGKIGSSSGNKSSSRRNSSSGDVFESDDRNDKKKK
YPL094C	YPL094C_idr_2	1.50339	0.805595655475	SYKKKLKRMKKKQAKRESNKKKAINEKAEQNSYKKKLKRMKKKQAKRESNKKKAINEKAEQNSYKKKLKRMKKKQAKRESNKKKAINEKAEQNSYKKKLKRMKKKQAKRESNKKKAINEKAEQNSYKKKLKRMKKKQAKRESNKKKAINEKAEQNSYKKKLKRMKKKQAKRESNKKKAINEKAEQNSYKKKLKRMKKKQAKRESNKKKAINEKAEQNSYKKKLKRMKKKQAKRESNKKKAINEKAEQNSYKKKLKR
YPL159C	YPL159C_idr_2	1.39122	0.745492152649	KSKRKKGSKKAAYHRQPPEHEHTAPLIKQNKTITKKEHSDVRGSHKSKRKKGSKKAAYHRQPPEHEHTAPLIKQNKTITKKEHSDVRGSHKSKRKKGSKKAAYHRQPPEHEHTAPLIKQNKTITKKEHSDVRGSHKSKRKKGSKKAAYHRQPPEHEHTAPLIKQNKTITKKEHSDVRGSHKSKRKKGSKKAAYHRQPPEHEHTAPLIKQNKTITKKEHSDVRGSHKSKRKKGSKKAAYHRQPPEHEHTAPLIKQNK
YPL207W	YPL207W_idr_2	1.34506	0.720755277427	SQDSQEKLDLNKQQKKPCCSDKKIADGGKKTGGCCSDKKNGGGKGGGCCSSKSQDSQEKLDLNKQQKKPCCSDKKIADGGKKTGGCCSDKKNGGGKGGGCCSSKSQDSQEKLDLNKQQKKPCCSDKKIADGGKKTGGCCSDKKNGGGKGGGCCSSKSQDSQEKLDLNKQQKKPCCSDKKIADGGKKTGGCCSDKKNGGGKGGGCCSSKSQDSQEKLDLNKQQKKPCCSDKKIADGGKKTGGCCSDKKNGGGKGGGC
YPL210C	YPL210C_idr_4	1.35017	0.723493250725	DRSTYRPKKKQQGAKQTQGGAMNKKSEQALDISKKGKPTVNKKPKNKKKGRKDRSTYRPKKKQQGAKQTQGGAMNKKSEQALDISKKGKPTVNKKPKNKKKGRKDRSTYRPKKKQQGAKQTQGGAMNKKSEQALDISKKGKPTVNKKPKNKKKGRKDRSTYRPKKKQQGAKQTQGGAMNKKSEQALDISKKGKPTVNKKPKNKKKGRKDRSTYRPKKKQQGAKQTQGGAMNKKSEQALDISKKGKPTVNKKPKNKK
