## Supplementary File 2 for "Discovering molecular features of intrinsically disordered regions by using evolution for contrastive learning": filter_112_idr_activations.txt

YAL041W	YAL041W_idr_1	0.520988	0.744236120152	AIQTRFASGTSLSDLKPKPSATSISIPMQNVMNKPAIQTRFASGTSLSDLKPKPSATSISIPMQNVMNKPAIQTRFASGTSLSDLKPKPSATSISIPMQNVMNKPAIQTRFASGTSLSDLKPKPSATSISIPMQNVMNKPAIQTRFASGTSLSDLKPKPSATSISIPMQNVMNKPAIQTRFASGTSLSDLKPKPSATSISIPMQNVMNKPAIQTRFASGTSLSDLKPKPSATSISIPMQNVMNKPAIQTRFASGTS
YBL014C	YBL014C_idr_10	0.531546	0.759318588525	RYISDDKVLQESDADDDLITSDIDEDTDNQRYISDDKVLQESDADDDLITSDIDEDTDNQRYISDDKVLQESDADDDLITSDIDEDTDNQRYISDDKVLQESDADDDLITSDIDEDTDNQRYISDDKVLQESDADDDLITSDIDEDTDNQRYISDDKVLQESDADDDLITSDIDEDTDNQRYISDDKVLQESDADDDLITSDIDEDTDNQRYISDDKVLQESDADDDLITSDIDEDTDNQRYISDDKVLQESDADD
YBL043W	YBL043W_idr_4	0.622294	0.888952360339	ASKNDVGKEENAEKTIESEDYCDFYSSDEDPDADTLSSTDSEDDDDYEASKNDVGKEENAEKTIESEDYCDFYSSDEDPDADTLSSTDSEDDDDYEASKNDVGKEENAEKTIESEDYCDFYSSDEDPDADTLSSTDSEDDDDYEASKNDVGKEENAEKTIESEDYCDFYSSDEDPDADTLSSTDSEDDDDYEASKNDVGKEENAEKTIESEDYCDFYSSDEDPDADTLSSTDSEDDDDYEASKNDVGKEENAEKTI
YBL066C	YBL066C_idr_4	0.504141	0.720170601494	SVFVHLLQQIPMGNSLLNKLNLHPTPTPGTIIPNPDSSPSSGSPTSVFVHLLQQIPMGNSLLNKLNLHPTPTPGTIIPNPDSSPSSGSPTSVFVHLLQQIPMGNSLLNKLNLHPTPTPGTIIPNPDSSPSSGSPTSVFVHLLQQIPMGNSLLNKLNLHPTPTPGTIIPNPDSSPSSGSPTSVFVHLLQQIPMGNSLLNKLNLHPTPTPGTIIPNPDSSPSSGSPTSVFVHLLQQIPMGNSLLNKLNLHPTPTPGTI
YBR142W	YBR142W_idr_6	0.509192	0.727385684763	FVTKKDSKVLKDSNKEKVGDDQESVENESGSDSESELLEFKNLDDIKEGELSAASYSSSDEDEQGNIESSKLTDPSEDVDEDVDEDVLKENVFNKDINIDDISPVNFVTKKDSKVLKDSNKEKVGDDQESVENESGSDSESELLEFKNLDDIKEGELSAASYSSSDEDEQGNIESSKLTDPSEDVDEDVDEDVLKENVFNKDINIDDISPVNFVTKKDSKVLKDSNKEKVGDDQESVENESGSDSESELLEFKNLD
YBR172C	YBR172C_idr_5	0.498889	0.712667427473	DDPLSWNEALALSGNDDDGWEFQVVSKKKGRKHDDPLSWNEALALSGNDDDGWEFQVVSKKKGRKHDDPLSWNEALALSGNDDDGWEFQVVSKKKGRKHDDPLSWNEALALSGNDDDGWEFQVVSKKKGRKHDDPLSWNEALALSGNDDDGWEFQVVSKKKGRKHDDPLSWNEALALSGNDDDGWEFQVVSKKKGRKHDDPLSWNEALALSGNDDDGWEFQVVSKKKGRKHDDPLSWNEALALSGNDDDGWEFQVV
YCL028W	YCL028W_idr_1	0.509911	0.728412287456	DTDKLISEAESHFSQGNHAEAVAKLTSAAQSNPNDEQMDTDKLISEAESHFSQGNHAEAVAKLTSAAQSNPNDEQMDTDKLISEAESHFSQGNHAEAVAKLTSAAQSNPNDEQMDTDKLISEAESHFSQGNHAEAVAKLTSAAQSNPNDEQMDTDKLISEAESHFSQGNHAEAVAKLTSAAQSNPNDEQMDTDKLISEAESHFSQGNHAEAVAKLTSAAQSNPNDEQMDTDKLISEAESHFSQGNHAEAVAKLTSA
YCL031C	YCL031C_idr_4	0.532109	0.760122364706	NTKSLNSIRKKILNKNPLSKHENKAKPISNIDKKANTKSLNSIRKKILNKNPLSKHENKAKPISNIDKKANTKSLNSIRKKILNKNPLSKHENKAKPISNIDKKANTKSLNSIRKKILNKNPLSKHENKAKPISNIDKKANTKSLNSIRKKILNKNPLSKHENKAKPISNIDKKANTKSLNSIRKKILNKNPLSKHENKAKPISNIDKKANTKSLNSIRKKILNKNPLSKHENKAKPISNIDKKANTKSLNSIRKK
YCR032W	YCR032W_idr_30	0.532541	0.760739075605	EDKKILKLSEVSQESRDMTVSLINGPDVKRVSTFLKEDKKILKLSEVSQESRDMTVSLINGPDVKRVSTFLKEDKKILKLSEVSQESRDMTVSLINGPDVKRVSTFLKEDKKILKLSEVSQESRDMTVSLINGPDVKRVSTFLKEDKKILKLSEVSQESRDMTVSLINGPDVKRVSTFLKEDKKILKLSEVSQESRDMTVSLINGPDVKRVSTFLKEDKKILKLSEVSQESRDMTVSLINGPDVKRVSTFLKEDKK
YDL002C	YDL002C_idr_4	0.503019	0.71856773215	ISNIDADDDKEENEQKIKNNEEGSSTKVADSKGGEDGSLVSSNISNIDADDDKEENEQKIKNNEEGSSTKVADSKGGEDGSLVSSNISNIDADDDKEENEQKIKNNEEGSSTKVADSKGGEDGSLVSSNISNIDADDDKEENEQKIKNNEEGSSTKVADSKGGEDGSLVSSNISNIDADDDKEENEQKIKNNEEGSSTKVADSKGGEDGSLVSSNISNIDADDDKEENEQKIKNNEEGSSTKVADSKGGEDGSLVS
YDL022W	YDL022W_idr_1	0.528665	0.755203407739	SAAADRLNLTSGHLNAGRKRSSSSVSLKAAESAAADRLNLTSGHLNAGRKRSSSSVSLKAAESAAADRLNLTSGHLNAGRKRSSSSVSLKAAESAAADRLNLTSGHLNAGRKRSSSSVSLKAAESAAADRLNLTSGHLNAGRKRSSSSVSLKAAESAAADRLNLTSGHLNAGRKRSSSSVSLKAAESAAADRLNLTSGHLNAGRKRSSSSVSLKAAESAAADRLNLTSGHLNAGRKRSSSSVSLKAAESAAADRLN
YDL133W	YDL133W_idr_2	0.496631	0.709441551806	KLRLQDKGTVDGNVTDDKNLPKEFKWGQFASTIGCKLRLQDKGTVDGNVTDDKNLPKEFKWGQFASTIGCKLRLQDKGTVDGNVTDDKNLPKEFKWGQFASTIGCKLRLQDKGTVDGNVTDDKNLPKEFKWGQFASTIGCKLRLQDKGTVDGNVTDDKNLPKEFKWGQFASTIGCKLRLQDKGTVDGNVTDDKNLPKEFKWGQFASTIGCKLRLQDKGTVDGNVTDDKNLPKEFKWGQFASTIGCKLRLQDKGTVD
YDL134C	YDL134C_idr_2	0.581638	0.830874848217	TVSEDMDLNNNSSDNNAEEFSVDDLKPGSSGIADHKSSKPTVSEDMDLNNNSSDNNAEEFSVDDLKPGSSGIADHKSSKPTVSEDMDLNNNSSDNNAEEFSVDDLKPGSSGIADHKSSKPTVSEDMDLNNNSSDNNAEEFSVDDLKPGSSGIADHKSSKPTVSEDMDLNNNSSDNNAEEFSVDDLKPGSSGIADHKSSKPTVSEDMDLNNNSSDNNAEEFSVDDLKPGSSGIADHKSSKPTVSEDMDLNNNSSDNN
YDL148C	YDL148C_idr_18	0.509782	0.728228372567	SLSLEDELANDEEDFLASKRFNEDDAELQQPQRSLSLEDELANDEEDFLASKRFNEDDAELQQPQRSLSLEDELANDEEDFLASKRFNEDDAELQQPQRSLSLEDELANDEEDFLASKRFNEDDAELQQPQRSLSLEDELANDEEDFLASKRFNEDDAELQQPQRSLSLEDELANDEEDFLASKRFNEDDAELQQPQRSLSLEDELANDEEDFLASKRFNEDDAELQQPQRSLSLEDELANDEEDFLASKRFNEDD
YDL149W	YDL149W_idr_4	0.659745	0.942451243184	HSMDEDSLTKKIAVNGSHTLNSKRRSKFTAEDHSHSMDEDSLTKKIAVNGSHTLNSKRRSKFTAEDHSHSMDEDSLTKKIAVNGSHTLNSKRRSKFTAEDHSHSMDEDSLTKKIAVNGSHTLNSKRRSKFTAEDHSHSMDEDSLTKKIAVNGSHTLNSKRRSKFTAEDHSHSMDEDSLTKKIAVNGSHTLNSKRRSKFTAEDHSHSMDEDSLTKKIAVNGSHTLNSKRRSKFTAEDHSHSMDEDSLTKKIAVNGSH
YDR067C	YDR067C_idr_2	0.546445	0.780601202446	DELRVDDANASEKVARVSSVSNSLPKLKFHSMDELRVDDANASEKVARVSSVSNSLPKLKFHSMDELRVDDANASEKVARVSSVSNSLPKLKFHSMDELRVDDANASEKVARVSSVSNSLPKLKFHSMDELRVDDANASEKVARVSSVSNSLPKLKFHSMDELRVDDANASEKVARVSSVSNSLPKLKFHSMDELRVDDANASEKVARVSSVSNSLPKLKFHSMDELRVDDANASEKVARVSSVSNSLPKLKFHSM
YDR152W	YDR152W_idr_5	0.604113	0.862980938499	GVVGTGDEYMEEDDASVDDVAKGLAKTEIANQGVVGTGDEYMEEDDASVDDVAKGLAKTEIANQGVVGTGDEYMEEDDASVDDVAKGLAKTEIANQGVVGTGDEYMEEDDASVDDVAKGLAKTEIANQGVVGTGDEYMEEDDASVDDVAKGLAKTEIANQGVVGTGDEYMEEDDASVDDVAKGLAKTEIANQGVVGTGDEYMEEDDASVDDVAKGLAKTEIANQGVVGTGDEYMEEDDASVDDVAKGLAKTEIANQ
YDR173C	YDR173C_idr_4	0.497412	0.71055815359	DFIDDDDDDDDNDDDDDDDAEGSSEGPKDKKTDFIDDDDDDDDNDDDDDDDAEGSSEGPKDKKTDFIDDDDDDDDNDDDDDDDAEGSSEGPKDKKTDFIDDDDDDDDNDDDDDDDAEGSSEGPKDKKTDFIDDDDDDDDNDDDDDDDAEGSSEGPKDKKTDFIDDDDDDDDNDDDDDDDAEGSSEGPKDKKTDFIDDDDDDDDNDDDDDDDAEGSSEGPKDKKTDFIDDDDDDDDNDDDDDDDAEGSSEGPKDKKT
YDR205W	YDR205W_idr_9	0.51599	0.737096561192	SSFSNKQPDSHSHNHAHHHSHLTDSLPLENESMFKQMALSSFSNKQPDSHSHNHAHHHSHLTDSLPLENESMFKQMALSSFSNKQPDSHSHNHAHHHSHLTDSLPLENESMFKQMALSSFSNKQPDSHSHNHAHHHSHLTDSLPLENESMFKQMALSSFSNKQPDSHSHNHAHHHSHLTDSLPLENESMFKQMALSSFSNKQPDSHSHNHAHHHSHLTDSLPLENESMFKQMALSSFSNKQPDSHSHNHAHHHSHL
YDR207C	YDR207C_idr_1	0.544917	0.778418745763	LDKARSQSKHMDESNAAASLLSMETTANNHHLDKARSQSKHMDESNAAASLLSMETTANNHHLDKARSQSKHMDESNAAASLLSMETTANNHHLDKARSQSKHMDESNAAASLLSMETTANNHHLDKARSQSKHMDESNAAASLLSMETTANNHHLDKARSQSKHMDESNAAASLLSMETTANNHHLDKARSQSKHMDESNAAASLLSMETTANNHHLDKARSQSKHMDESNAAASLLSMETTANNHHLDKARSQS
YDR216W	YDR216W_idr_17	0.689723	0.985276335952	EFELLHDDSVSATATSNEIDLSHLNLSNSPISPHKLIYKEFELLHDDSVSATATSNEIDLSHLNLSNSPISPHKLIYKEFELLHDDSVSATATSNEIDLSHLNLSNSPISPHKLIYKEFELLHDDSVSATATSNEIDLSHLNLSNSPISPHKLIYKEFELLHDDSVSATATSNEIDLSHLNLSNSPISPHKLIYKEFELLHDDSVSATATSNEIDLSHLNLSNSPISPHKLIYKEFELLHDDSVSATATSNEIDLS
YDR247W	YDR247W_idr_2	0.588217	0.840273239626	VSKEADMGNDKIHKNSVKLQKKLAKLFKESKNVVRVPVSKEADMGNDKIHKNSVKLQKKLAKLFKESKNVVRVPVSKEADMGNDKIHKNSVKLQKKLAKLFKESKNVVRVPVSKEADMGNDKIHKNSVKLQKKLAKLFKESKNVVRVPVSKEADMGNDKIHKNSVKLQKKLAKLFKESKNVVRVPVSKEADMGNDKIHKNSVKLQKKLAKLFKESKNVVRVPVSKEADMGNDKIHKNSVKLQKKLAKLFKESKNVV
YDR392W	YDR392W_idr_2	0.50146	0.716340573932	DASAGVASGTGNPGAGGEDDLKKAGGGEKDEKDGGNMMDASAGVASGTGNPGAGGEDDLKKAGGGEKDEKDGGNMMDASAGVASGTGNPGAGGEDDLKKAGGGEKDEKDGGNMMDASAGVASGTGNPGAGGEDDLKKAGGGEKDEKDGGNMMDASAGVASGTGNPGAGGEDDLKKAGGGEKDEKDGGNMMDASAGVASGTGNPGAGGEDDLKKAGGGEKDEKDGGNMMDASAGVASGTGNPGAGGEDDLKKAGGGE
YDR456W	YDR456W_idr_1	0.579418	0.827703338132	LSKVLLNIAFKVLLTTAKRAVDPDDDDELLPSPDLPGSDDPIAGDPDVDLNLSKVLLNIAFKVLLTTAKRAVDPDDDDELLPSPDLPGSDDPIAGDPDVDLNLSKVLLNIAFKVLLTTAKRAVDPDDDDELLPSPDLPGSDDPIAGDPDVDLNLSKVLLNIAFKVLLTTAKRAVDPDDDDELLPSPDLPGSDDPIAGDPDVDLNLSKVLLNIAFKVLLTTAKRAVDPDDDDELLPSPDLPGSDDPIAGDPDVDLNL
YDR477W	YDR477W_idr_1	0.580038	0.828589790867	SSNNNTNTAPANANSSHHHHHHHHHHHHHGHGGSNSTLNNPKSSLASSNNNTNTAPANANSSHHHHHHHHHHHHHGHGGSNSTLNNPKSSLASSNNNTNTAPANANSSHHHHHHHHHHHHHGHGGSNSTLNNPKSSLASSNNNTNTAPANANSSHHHHHHHHHHHHHGHGGSNSTLNNPKSSLASSNNNTNTAPANANSSHHHHHHHHHHHHHGHGGSNSTLNNPKSSLASSNNNTNTAPANANSSHHHHHHHHHH
YDR480W	YDR480W_idr_9	0.524713	0.749557390939	SRKRTFVSKHHNGDPIISKTDEDIECSVTKNSLSEGASLNDDSRKRTFVSKHHNGDPIISKTDEDIECSVTKNSLSEGASLNDDSRKRTFVSKHHNGDPIISKTDEDIECSVTKNSLSEGASLNDDSRKRTFVSKHHNGDPIISKTDEDIECSVTKNSLSEGASLNDDSRKRTFVSKHHNGDPIISKTDEDIECSVTKNSLSEGASLNDDSRKRTFVSKHHNGDPIISKTDEDIECSVTKNSLSEGASLNDDSRKR
YEL012W	YEL012W_idr_2	0.622419	0.889130570461	MFGGDNDSDDSDSGGDLQEEDSDSDEDMDGTGVSSGDDSVDELSEDLSDIDVSDDDDYDEVANQMFGGDNDSDDSDSGGDLQEEDSDSDEDMDGTGVSSGDDSVDELSEDLSDIDVSDDDDYDEVANQMFGGDNDSDDSDSGGDLQEEDSDSDEDMDGTGVSSGDDSVDELSEDLSDIDVSDDDDYDEVANQMFGGDNDSDDSDSGGDLQEEDSDSDEDMDGTGVSSGDDSVDELSEDLSDIDVSDDDDYDEVANQ
YER021W	YER021W_idr_3	0.524446	0.749175682399	QNEKSENGENDDDTLDGDLMDDMSDISDLDDLGFLQNEKSENGENDDDTLDGDLMDDMSDISDLDDLGFLQNEKSENGENDDDTLDGDLMDDMSDISDLDDLGFLQNEKSENGENDDDTLDGDLMDDMSDISDLDDLGFLQNEKSENGENDDDTLDGDLMDDMSDISDLDDLGFLQNEKSENGENDDDTLDGDLMDDMSDISDLDDLGFLQNEKSENGENDDDTLDGDLMDDMSDISDLDDLGFLQNEKSENGEND
YER038C	YER038C_idr_2	0.543176	0.77593129689	EKVHPNFISDPENDSLNSDEEFSSLENSDLNLSGAKAESGDDFEKVHPNFISDPENDSLNSDEEFSSLENSDLNLSGAKAESGDDFEKVHPNFISDPENDSLNSDEEFSSLENSDLNLSGAKAESGDDFEKVHPNFISDPENDSLNSDEEFSSLENSDLNLSGAKAESGDDFEKVHPNFISDPENDSLNSDEEFSSLENSDLNLSGAKAESGDDFEKVHPNFISDPENDSLNSDEEFSSLENSDLNLSGAKAESGD
YER054C	YER054C_idr_7	0.564685	0.806658366088	LLKSSLKRRSKSLPTTPGIRSGNGVQARDGSPMLIRSKLLKSSLKRRSKSLPTTPGIRSGNGVQARDGSPMLIRSKLLKSSLKRRSKSLPTTPGIRSGNGVQARDGSPMLIRSKLLKSSLKRRSKSLPTTPGIRSGNGVQARDGSPMLIRSKLLKSSLKRRSKSLPTTPGIRSGNGVQARDGSPMLIRSKLLKSSLKRRSKSLPTTPGIRSGNGVQARDGSPMLIRSKLLKSSLKRRSKSLPTTPGIRSGNGVQAR
YER086W	YER086W_idr_1	0.641268	0.916056902245	SATLLKQPLCTVVRQGKQSKVSGLNLLRLKAHLHRQHLSPSLIKLHSELKSATLLKQPLCTVVRQGKQSKVSGLNLLRLKAHLHRQHLSPSLIKLHSELKSATLLKQPLCTVVRQGKQSKVSGLNLLRLKAHLHRQHLSPSLIKLHSELKSATLLKQPLCTVVRQGKQSKVSGLNLLRLKAHLHRQHLSPSLIKLHSELKSATLLKQPLCTVVRQGKQSKVSGLNLLRLKAHLHRQHLSPSLIKLHSELKSATLLK
YER103W	YER103W_idr_2	0.523744	0.748172835379	AAGGAPGAGPVPGAGAGPTGAPDNGPTVEEVDAAGGAPGAGPVPGAGAGPTGAPDNGPTVEEVDAAGGAPGAGPVPGAGAGPTGAPDNGPTVEEVDAAGGAPGAGPVPGAGAGPTGAPDNGPTVEEVDAAGGAPGAGPVPGAGAGPTGAPDNGPTVEEVDAAGGAPGAGPVPGAGAGPTGAPDNGPTVEEVDAAGGAPGAGPVPGAGAGPTGAPDNGPTVEEVDAAGGAPGAGPVPGAGAGPTGAPDNGPTVEEVD
YER132C	YER132C_idr_9	0.700031	1.0	LDDKSKLPKHHHHHHGDLKYFESDDADENAVKLDDKSKLPKHHHHHHGDLKYFESDDADENAVKLDDKSKLPKHHHHHHGDLKYFESDDADENAVKLDDKSKLPKHHHHHHGDLKYFESDDADENAVKLDDKSKLPKHHHHHHGDLKYFESDDADENAVKLDDKSKLPKHHHHHHGDLKYFESDDADENAVKLDDKSKLPKHHHHHHGDLKYFESDDADENAVKLDDKSKLPKHHHHHHGDLKYFESDDADENAVK
YFL036W	YFL036W_idr_8	0.53046	0.757767487815	VNNIENEEGLNKVEAENDSKLHKASNASSDSIKKPSLDPLREVSFHGSTEVLSKDAEKLIAVNNIENEEGLNKVEAENDSKLHKASNASSDSIKKPSLDPLREVSFHGSTEVLSKDAEKLIAVNNIENEEGLNKVEAENDSKLHKASNASSDSIKKPSLDPLREVSFHGSTEVLSKDAEKLIAVNNIENEEGLNKVEAENDSKLHKASNASSDSIKKPSLDPLREVSFHGSTEVLSKDAEKLIAVNNIENEEGLNK
YFR014C	YFR014C_idr_2	0.512876	0.732648715836	LYLEQTESDSDFDEGSQANGSVPPLKATDTSQLSKKLSEEEQSKLYLEQTESDSDFDEGSQANGSVPPLKATDTSQLSKKLSEEEQSKLYLEQTESDSDFDEGSQANGSVPPLKATDTSQLSKKLSEEEQSKLYLEQTESDSDFDEGSQANGSVPPLKATDTSQLSKKLSEEEQSKLYLEQTESDSDFDEGSQANGSVPPLKATDTSQLSKKLSEEEQSKLYLEQTESDSDFDEGSQANGSVPPLKATDTSQLSKK
YFR029W	YFR029W_idr_2	0.510858	0.729766020243	GQGESESDELPAIVKTSPSSSSLSLTPSRSSSTAGLEADNKTLSDPTVKGQGESESDELPAIVKTSPSSSSLSLTPSRSSSTAGLEADNKTLSDPTVKGQGESESDELPAIVKTSPSSSSLSLTPSRSSSTAGLEADNKTLSDPTVKGQGESESDELPAIVKTSPSSSSLSLTPSRSSSTAGLEADNKTLSDPTVKGQGESESDELPAIVKTSPSSSSLSLTPSRSSSTAGLEADNKTLSDPTVKGQGESESDELP
YGL026C	YGL026C_idr_3	0.520522	0.743571131595	KHKVLSKDEFFAFQKESLKSANVKKEILDEKHKVLSKDEFFAFQKESLKSANVKKEILDEKHKVLSKDEFFAFQKESLKSANVKKEILDEKHKVLSKDEFFAFQKESLKSANVKKEILDEKHKVLSKDEFFAFQKESLKSANVKKEILDEKHKVLSKDEFFAFQKESLKSANVKKEILDEKHKVLSKDEFFAFQKESLKSANVKKEILDEKHKVLSKDEFFAFQKESLKSANVKKEILDEKHKVLSKDEFFAFQKE
YGL195W	YGL195W_idr_21	0.536673	0.766641721791	ESMNKKLSNKNSKEYETLMWEQKIRKEQAKKNVKKLSKEEQELVNEQLAKEESMNKKLSNKNSKEYETLMWEQKIRKEQAKKNVKKLSKEEQELVNEQLAKEESMNKKLSNKNSKEYETLMWEQKIRKEQAKKNVKKLSKEEQELVNEQLAKEESMNKKLSNKNSKEYETLMWEQKIRKEQAKKNVKKLSKEEQELVNEQLAKEESMNKKLSNKNSKEYETLMWEQKIRKEQAKKNVKKLSKEEQELVNEQLAKEE
YGL250W	YGL250W_idr_1	0.541949	0.77417916699	SEEEAHKTVEVDDVGVQLDEGDEEDLLEYDDELVEEQPSDSEEEAHKTVEVDDVGVQLDEGDEEDLLEYDDELVEEQPSDSEEEAHKTVEVDDVGVQLDEGDEEDLLEYDDELVEEQPSDSEEEAHKTVEVDDVGVQLDEGDEEDLLEYDDELVEEQPSDSEEEAHKTVEVDDVGVQLDEGDEEDLLEYDDELVEEQPSDSEEEAHKTVEVDDVGVQLDEGDEEDLLEYDDELVEEQPSDSEEEAHKTVEVDDVGV
YGR029W	YGR029W_idr_2	0.505465	0.722062029894	SNGLKNLSSNGKLAGTGALTGEASELMPGSSNGLKNLSSNGKLAGTGALTGEASELMPGSSNGLKNLSSNGKLAGTGALTGEASELMPGSSNGLKNLSSNGKLAGTGALTGEASELMPGSSNGLKNLSSNGKLAGTGALTGEASELMPGSSNGLKNLSSNGKLAGTGALTGEASELMPGSSNGLKNLSSNGKLAGTGALTGEASELMPGSSNGLKNLSSNGKLAGTGALTGEASELMPGSSNGLKNLSSNGKLAGT
YGR099W	YGR099W_idr_2	0.528471	0.754925491906	FKINIPNVKFESNSDDKIIDFQSLKNPSICNTQTDVGKDKITEVSGHVQSLTLDCSDSDDEDENDERFKINIPNVKFESNSDDKIIDFQSLKNPSICNTQTDVGKDKITEVSGHVQSLTLDCSDSDDEDENDERFKINIPNVKFESNSDDKIIDFQSLKNPSICNTQTDVGKDKITEVSGHVQSLTLDCSDSDDEDENDERFKINIPNVKFESNSDDKIIDFQSLKNPSICNTQTDVGKDKITEVSGHVQSLTLDC
YGR180C	YGR180C_idr_2	0.595766	0.851057804364	AGKTTFFEKKVSDYQKASDMSKSATPSKEINFDDDFAGKTTFFEKKVSDYQKASDMSKSATPSKEINFDDDFAGKTTFFEKKVSDYQKASDMSKSATPSKEINFDDDFAGKTTFFEKKVSDYQKASDMSKSATPSKEINFDDDFAGKTTFFEKKVSDYQKASDMSKSATPSKEINFDDDFAGKTTFFEKKVSDYQKASDMSKSATPSKEINFDDDFAGKTTFFEKKVSDYQKASDMSKSATPSKEINFDDDFAGKT
YGR237C	YGR237C_idr_6	0.533706	0.762403845933	YKNTLTGSHGSNDLATDESLDSPEDEEASSPLQLGTPTSTTSGVYKNTLTGSHGSNDLATDESLDSPEDEEASSPLQLGTPTSTTSGVYKNTLTGSHGSNDLATDESLDSPEDEEASSPLQLGTPTSTTSGVYKNTLTGSHGSNDLATDESLDSPEDEEASSPLQLGTPTSTTSGVYKNTLTGSHGSNDLATDESLDSPEDEEASSPLQLGTPTSTTSGVYKNTLTGSHGSNDLATDESLDSPEDEEASSPLQLGT
YGR285C	YGR285C_idr_2	0.535458	0.764907131921	EFERIEAEKNVKTVDESNVDPDELLFDTELADEDLEFERIEAEKNVKTVDESNVDPDELLFDTELADEDLEFERIEAEKNVKTVDESNVDPDELLFDTELADEDLEFERIEAEKNVKTVDESNVDPDELLFDTELADEDLEFERIEAEKNVKTVDESNVDPDELLFDTELADEDLEFERIEAEKNVKTVDESNVDPDELLFDTELADEDLEFERIEAEKNVKTVDESNVDPDELLFDTELADEDLEFERIEAEKNV
YHR016C	YHR016C_idr_4	0.510397	0.729106481016	GRERGYSLGHGPTHPSNMSNVDDLSHKMSKTGLGNEGRERGYSLGHGPTHPSNMSNVDDLSHKMSKTGLGNEGRERGYSLGHGPTHPSNMSNVDDLSHKMSKTGLGNEGRERGYSLGHGPTHPSNMSNVDDLSHKMSKTGLGNEGRERGYSLGHGPTHPSNMSNVDDLSHKMSKTGLGNEGRERGYSLGHGPTHPSNMSNVDDLSHKMSKTGLGNEGRERGYSLGHGPTHPSNMSNVDDLSHKMSKTGLGNEGRER
YHR040W	YHR040W_idr_4	0.617115	0.881554128493	EHTSTLNKFIDNAREEEDAEEDSQPTEEPVQKETQDASDSDSDSDDDYNPGEHTSTLNKFIDNAREEEDAEEDSQPTEEPVQKETQDASDSDSDSDDDYNPGEHTSTLNKFIDNAREEEDAEEDSQPTEEPVQKETQDASDSDSDSDDDYNPGEHTSTLNKFIDNAREEEDAEEDSQPTEEPVQKETQDASDSDSDSDDDYNPGEHTSTLNKFIDNAREEEDAEEDSQPTEEPVQKETQDASDSDSDSDDDYNPGE
YHR172W	YHR172W_idr_1	0.500549	0.715039120655	EIKEVDDRAELLRYTNNIPLLGKLVNHQPLWSTNPKLKSFSLEKISAPDQEIKEVDDRAELLRYTNNIPLLGKLVNHQPLWSTNPKLKSFSLEKISAPDQEIKEVDDRAELLRYTNNIPLLGKLVNHQPLWSTNPKLKSFSLEKISAPDQEIKEVDDRAELLRYTNNIPLLGKLVNHQPLWSTNPKLKSFSLEKISAPDQEIKEVDDRAELLRYTNNIPLLGKLVNHQPLWSTNPKLKSFSLEKISAPDQEIKEVD
YHR178W	YHR178W_idr_5	0.503738	0.719594845717	GKVPNMDQLTRELFGASDSYQDILDENNVDVSWVDKGKVPNMDQLTRELFGASDSYQDILDENNVDVSWVDKGKVPNMDQLTRELFGASDSYQDILDENNVDVSWVDKGKVPNMDQLTRELFGASDSYQDILDENNVDVSWVDKGKVPNMDQLTRELFGASDSYQDILDENNVDVSWVDKGKVPNMDQLTRELFGASDSYQDILDENNVDVSWVDKGKVPNMDQLTRELFGASDSYQDILDENNVDVSWVDKGKVP
YIL024C	YIL024C_idr_2	0.496258	0.708909092658	PLSPHTRSNTAKGKPEDDSLNDYVNLSSHSDLPLSPHTRSNTAKGKPEDDSLNDYVNLSSHSDLPLSPHTRSNTAKGKPEDDSLNDYVNLSSHSDLPLSPHTRSNTAKGKPEDDSLNDYVNLSSHSDLPLSPHTRSNTAKGKPEDDSLNDYVNLSSHSDLPLSPHTRSNTAKGKPEDDSLNDYVNLSSHSDLPLSPHTRSNTAKGKPEDDSLNDYVNLSSHSDLPLSPHTRSNTAKGKPEDDSLNDYVNLSSHSDL
YIL030C	YIL030C_idr_1	0.5239	0.748396172765	DVDSDVNVSRLRDELHKVANEETDTATFNDDAPSGADVDSDVNVSRLRDELHKVANEETDTATFNDDAPSGADVDSDVNVSRLRDELHKVANEETDTATFNDDAPSGADVDSDVNVSRLRDELHKVANEETDTATFNDDAPSGADVDSDVNVSRLRDELHKVANEETDTATFNDDAPSGADVDSDVNVSRLRDELHKVANEETDTATFNDDAPSGADVDSDVNVSRLRDELHKVANEETDTATFNDDAPSGADVDS
YIL077C	YIL077C_idr_5	0.682024	0.974278140447	DQSQESDASVDHESDIFISGFSDDGNATDNSSSDQSQESDASVDHESDIFISGFSDDGNATDNSSSDQSQESDASVDHESDIFISGFSDDGNATDNSSSDQSQESDASVDHESDIFISGFSDDGNATDNSSSDQSQESDASVDHESDIFISGFSDDGNATDNSSSDQSQESDASVDHESDIFISGFSDDGNATDNSSSDQSQESDASVDHESDIFISGFSDDGNATDNSSSDQSQESDASVDHESDIFISGFSDDG
YIL078W	YIL078W_idr_1	0.529555	0.756474719408	SASEAGVTEQVKKLSVKDSSNDAVKPNKKENKKSKQQSLSASEAGVTEQVKKLSVKDSSNDAVKPNKKENKKSKQQSLSASEAGVTEQVKKLSVKDSSNDAVKPNKKENKKSKQQSLSASEAGVTEQVKKLSVKDSSNDAVKPNKKENKKSKQQSLSASEAGVTEQVKKLSVKDSSNDAVKPNKKENKKSKQQSLSASEAGVTEQVKKLSVKDSSNDAVKPNKKENKKSKQQSLSASEAGVTEQVKKLSVKDSSND
YIL126W	YIL126W_idr_4	0.490774	0.701075680721	EQEAFLRRLIESETNRDDDDKAELDDDELNDEQEAFLRRLIESETNRDDDDKAELDDDELNDEQEAFLRRLIESETNRDDDDKAELDDDELNDEQEAFLRRLIESETNRDDDDKAELDDDELNDEQEAFLRRLIESETNRDDDDKAELDDDELNDEQEAFLRRLIESETNRDDDDKAELDDDELNDEQEAFLRRLIESETNRDDDDKAELDDDELNDEQEAFLRRLIESETNRDDDDKAELDDDELNDEQEAFLRR
YIL140W	YIL140W_idr_5	0.502676	0.718076781571	RENPDDENLPHAISGPDLNNPANKPNQENATPLNNPFDDDASSYDDRENPDDENLPHAISGPDLNNPANKPNQENATPLNNPFDDDASSYDDRENPDDENLPHAISGPDLNNPANKPNQENATPLNNPFDDDASSYDDRENPDDENLPHAISGPDLNNPANKPNQENATPLNNPFDDDASSYDDRENPDDENLPHAISGPDLNNPANKPNQENATPLNNPFDDDASSYDDRENPDDENLPHAISGPDLNNPANKPN
YIL154C	YIL154C_idr_5	0.495148	0.707323763345	DSEEEGEGNDEDDDDGDGDDMDEEESDEEQVSDIENDSEEEGEGNDEDDDDGDGDDMDEEESDEEQVSDIENDSEEEGEGNDEDDDDGDGDDMDEEESDEEQVSDIENDSEEEGEGNDEDDDDGDGDDMDEEESDEEQVSDIENDSEEEGEGNDEDDDDGDGDDMDEEESDEEQVSDIENDSEEEGEGNDEDDDDGDGDDMDEEESDEEQVSDIENDSEEEGEGNDEDDDDGDGDDMDEEESDEEQVSDIENDSEE
YIR002C	YIR002C_idr_7	0.530403	0.757685918156	LRDEKKFVKVNDKSQVDNNSVNHDSSQSFTLSNAELDDILGSDSDFLRDEKKFVKVNDKSQVDNNSVNHDSSQSFTLSNAELDDILGSDSDFLRDEKKFVKVNDKSQVDNNSVNHDSSQSFTLSNAELDDILGSDSDFLRDEKKFVKVNDKSQVDNNSVNHDSSQSFTLSNAELDDILGSDSDFLRDEKKFVKVNDKSQVDNNSVNHDSSQSFTLSNAELDDILGSDSDFLRDEKKFVKVNDKSQVDNNSVNHDSS
YJL034W	YJL034W_idr_1	0.496419	0.709138432822	FFNRLSAGKLLVPLSVVLYALFVVILPLQNSFHSSNVLVRGADDFFNRLSAGKLLVPLSVVLYALFVVILPLQNSFHSSNVLVRGADDFFNRLSAGKLLVPLSVVLYALFVVILPLQNSFHSSNVLVRGADDFFNRLSAGKLLVPLSVVLYALFVVILPLQNSFHSSNVLVRGADDFFNRLSAGKLLVPLSVVLYALFVVILPLQNSFHSSNVLVRGADDFFNRLSAGKLLVPLSVVLYALFVVILPLQNSFHSSN
YJL056C	YJL056C_idr_9	0.501906	0.71697686836	NQPCSKHMHLESKPPQLPPKCSSLRKPTNTLQGTNNQPCSKHMHLESKPPQLPPKCSSLRKPTNTLQGTNNQPCSKHMHLESKPPQLPPKCSSLRKPTNTLQGTNNQPCSKHMHLESKPPQLPPKCSSLRKPTNTLQGTNNQPCSKHMHLESKPPQLPPKCSSLRKPTNTLQGTNNQPCSKHMHLESKPPQLPPKCSSLRKPTNTLQGTNNQPCSKHMHLESKPPQLPPKCSSLRKPTNTLQGTNNQPCSKHMHLE
YJR143C	YJR143C_idr_1	0.521838	0.745451065314	SVPKKRNHGKLPPSTKDVDDPSLKYTKAAPKCEQVAEHWLLQPSVPKKRNHGKLPPSTKDVDDPSLKYTKAAPKCEQVAEHWLLQPSVPKKRNHGKLPPSTKDVDDPSLKYTKAAPKCEQVAEHWLLQPSVPKKRNHGKLPPSTKDVDDPSLKYTKAAPKCEQVAEHWLLQPSVPKKRNHGKLPPSTKDVDDPSLKYTKAAPKCEQVAEHWLLQPSVPKKRNHGKLPPSTKDVDDPSLKYTKAAPKCEQVAEHWLL
YKL010C	YKL010C_idr_11	0.502637	0.718022117979	NFSIVDCGLHDGGGVSSLAKEIKIKLVYDGDNFSIVDCGLHDGGGVSSLAKEIKIKLVYDGDNFSIVDCGLHDGGGVSSLAKEIKIKLVYDGDNFSIVDCGLHDGGGVSSLAKEIKIKLVYDGDNFSIVDCGLHDGGGVSSLAKEIKIKLVYDGDNFSIVDCGLHDGGGVSSLAKEIKIKLVYDGDNFSIVDCGLHDGGGVSSLAKEIKIKLVYDGDNFSIVDCGLHDGGGVSSLAKEIKIKLVYDGDNFSIVDCG
YKL101W	YKL101W_idr_3	0.556091	0.794381366084	KVLRKMRKDNMARGKSNSDLHLLNNVSPSIVTLHSKGEKVLRKMRKDNMARGKSNSDLHLLNNVSPSIVTLHSKGEKVLRKMRKDNMARGKSNSDLHLLNNVSPSIVTLHSKGEKVLRKMRKDNMARGKSNSDLHLLNNVSPSIVTLHSKGEKVLRKMRKDNMARGKSNSDLHLLNNVSPSIVTLHSKGEKVLRKMRKDNMARGKSNSDLHLLNNVSPSIVTLHSKGEKVLRKMRKDNMARGKSNSDLHLLNNVSP
YKL175W	YKL175W_idr_3	0.563706	0.805258824871	DHATGSHIHSKSHSHSHSHSHADSHSNFSNDHDLENAPSEHGYATSSSSVSENDPLITKDSDRPQMKKKMSLIDLLTRRKSEGECCDLNKCTPLLQSDHATGSHIHSKSHSHSHSHSHADSHSNFSNDHDLENAPSEHGYATSSSSVSENDPLITKDSDRPQMKKKMSLIDLLTRRKSEGECCDLNKCTPLLQSDHATGSHIHSKSHSHSHSHSHADSHSNFSNDHDLENAPSEHGYATSSSSVSENDPLITKDSD
YKR042W	YKR042W_idr_1	0.59646	0.8520482201	KLSALLALSASTAVLAAPAVHHSDNHHHNDKRKLSALLALSASTAVLAAPAVHHSDNHHHNDKRKLSALLALSASTAVLAAPAVHHSDNHHHNDKRKLSALLALSASTAVLAAPAVHHSDNHHHNDKRKLSALLALSASTAVLAAPAVHHSDNHHHNDKRKLSALLALSASTAVLAAPAVHHSDNHHHNDKRKLSALLALSASTAVLAAPAVHHSDNHHHNDKRKLSALLALSASTAVLAAPAVHHSDNHHHNDKR
YKR078W	YKR078W_idr_5	0.508333	0.726158819191	LFQPQSTDNTFNNNDPLIQEWIPKSKTLFTSLSLFQPQSTDNTFNNNDPLIQEWIPKSKTLFTSLSLFQPQSTDNTFNNNDPLIQEWIPKSKTLFTSLSLFQPQSTDNTFNNNDPLIQEWIPKSKTLFTSLSLFQPQSTDNTFNNNDPLIQEWIPKSKTLFTSLSLFQPQSTDNTFNNNDPLIQEWIPKSKTLFTSLSLFQPQSTDNTFNNNDPLIQEWIPKSKTLFTSLSLFQPQSTDNTFNNNDPLIQEWIPKS
YKR095W	YKR095W_idr_24	0.585802	0.836823813709	NMSLLNKEIQDLYDSKSDISIKLGKEKSSRNMSLLNKEIQDLYDSKSDISIKLGKEKSSRNMSLLNKEIQDLYDSKSDISIKLGKEKSSRNMSLLNKEIQDLYDSKSDISIKLGKEKSSRNMSLLNKEIQDLYDSKSDISIKLGKEKSSRNMSLLNKEIQDLYDSKSDISIKLGKEKSSRNMSLLNKEIQDLYDSKSDISIKLGKEKSSRNMSLLNKEIQDLYDSKSDISIKLGKEKSSRNMSLLNKEIQDLYDSK
YKR095W	YKR095W_idr_28	0.570864	0.815484748134	ETLNEYVSCKSKLSIVETELLNLKEEQKLRVHLEKNLKQELNKLSPEKETLNEYVSCKSKLSIVETELLNLKEEQKLRVHLEKNLKQELNKLSPEKETLNEYVSCKSKLSIVETELLNLKEEQKLRVHLEKNLKQELNKLSPEKETLNEYVSCKSKLSIVETELLNLKEEQKLRVHLEKNLKQELNKLSPEKETLNEYVSCKSKLSIVETELLNLKEEQKLRVHLEKNLKQELNKLSPEKETLNEYVSCKSKLSIV
YLL018C	YLL018C_idr_1	0.494972	0.707072711007	SQDENIVKAVEESAEPAQVILGEDGKPLSKKALKKLQKEQEKQRKKEERALQLEAEREARSQDENIVKAVEESAEPAQVILGEDGKPLSKKALKKLQKEQEKQRKKEERALQLEAEREARSQDENIVKAVEESAEPAQVILGEDGKPLSKKALKKLQKEQEKQRKKEERALQLEAEREARSQDENIVKAVEESAEPAQVILGEDGKPLSKKALKKLQKEQEKQRKKEERALQLEAEREARSQDENIVKAVEESAEP
YLL022C	YLL022C_idr_2	0.545251	0.778896754183	ALLAGDDGSGSESESEPESDVSNGEEGNENGQTEALLAGDDGSGSESESEPESDVSNGEEGNENGQTEALLAGDDGSGSESESEPESDVSNGEEGNENGQTEALLAGDDGSGSESESEPESDVSNGEEGNENGQTEALLAGDDGSGSESESEPESDVSNGEEGNENGQTEALLAGDDGSGSESESEPESDVSNGEEGNENGQTEALLAGDDGSGSESESEPESDVSNGEEGNENGQTEALLAGDDGSGSESESEPE
YLL024C	YLL024C_idr_4	0.497285	0.710375856471	AGGAPEGAAPGGFPGGAPPAPEAEGPTVEEVDAGGAPEGAAPGGFPGGAPPAPEAEGPTVEEVDAGGAPEGAAPGGFPGGAPPAPEAEGPTVEEVDAGGAPEGAAPGGFPGGAPPAPEAEGPTVEEVDAGGAPEGAAPGGFPGGAPPAPEAEGPTVEEVDAGGAPEGAAPGGFPGGAPPAPEAEGPTVEEVDAGGAPEGAAPGGFPGGAPPAPEAEGPTVEEVDAGGAPEGAAPGGFPGGAPPAPEAEGPTVEEVD
YLL034C	YLL034C_idr_10	0.643075	0.918637841187	LDRKRSLRQESQGEEGENNEGEEDEDIFESLDRKRSLRQESQGEEGENNEGEEDEDIFESLDRKRSLRQESQGEEGENNEGEEDEDIFESLDRKRSLRQESQGEEGENNEGEEDEDIFESLDRKRSLRQESQGEEGENNEGEEDEDIFESLDRKRSLRQESQGEEGENNEGEEDEDIFESLDRKRSLRQESQGEEGENNEGEEDEDIFESLDRKRSLRQESQGEEGENNEGEEDEDIFESLDRKRSLRQESQGEEG
YLL040C	YLL040C_idr_29	0.501482	0.71637190758	VTTLLNKMTEKEDNGEEEESTDKIQFSHEFERKVTTLLNKMTEKEDNGEEEESTDKIQFSHEFERKVTTLLNKMTEKEDNGEEEESTDKIQFSHEFERKVTTLLNKMTEKEDNGEEEESTDKIQFSHEFERKVTTLLNKMTEKEDNGEEEESTDKIQFSHEFERKVTTLLNKMTEKEDNGEEEESTDKIQFSHEFERKVTTLLNKMTEKEDNGEEEESTDKIQFSHEFERKVTTLLNKMTEKEDNGEEEESTDKIQ
YLR057W	YLR057W_idr_2	0.545223	0.778855884208	LNDSLPSINNYEHNTEGSSKLDPPDLSSTGSDRIATDKENGNVAVDLSDPLNDSLPSINNYEHNTEGSSKLDPPDLSSTGSDRIATDKENGNVAVDLSDPLNDSLPSINNYEHNTEGSSKLDPPDLSSTGSDRIATDKENGNVAVDLSDPLNDSLPSINNYEHNTEGSSKLDPPDLSSTGSDRIATDKENGNVAVDLSDPLNDSLPSINNYEHNTEGSSKLDPPDLSSTGSDRIATDKENGNVAVDLSDPLNDSLP
YLR092W	YLR092W_idr_5	0.507457	0.724906324739	APAFLKNLKFWKKRENDPESMENAPSTSVDVEAPAFLKNLKFWKKRENDPESMENAPSTSVDVEAPAFLKNLKFWKKRENDPESMENAPSTSVDVEAPAFLKNLKFWKKRENDPESMENAPSTSVDVEAPAFLKNLKFWKKRENDPESMENAPSTSVDVEAPAFLKNLKFWKKRENDPESMENAPSTSVDVEAPAFLKNLKFWKKRENDPESMENAPSTSVDVEAPAFLKNLKFWKKRENDPESMENAPSTSVDVE
YLR152C	YLR152C_idr_3	0.539349	0.770465107982	LDLSRPLSLTEEVGSRNASIGNVHTGYTDESLDLSRPLSLTEEVGSRNASIGNVHTGYTDESLDLSRPLSLTEEVGSRNASIGNVHTGYTDESLDLSRPLSLTEEVGSRNASIGNVHTGYTDESLDLSRPLSLTEEVGSRNASIGNVHTGYTDESLDLSRPLSLTEEVGSRNASIGNVHTGYTDESLDLSRPLSLTEEVGSRNASIGNVHTGYTDESLDLSRPLSLTEEVGSRNASIGNVHTGYTDESLDLSRPLS
YLR258W	YLR258W_idr_2	0.554714	0.79241432823	LVGEELNDSNMDALAGGKKLKVARPLSVPGSPRDLRSNSTLVGEELNDSNMDALAGGKKLKVARPLSVPGSPRDLRSNSTLVGEELNDSNMDALAGGKKLKVARPLSVPGSPRDLRSNSTLVGEELNDSNMDALAGGKKLKVARPLSVPGSPRDLRSNSTLVGEELNDSNMDALAGGKKLKVARPLSVPGSPRDLRSNSTLVGEELNDSNMDALAGGKKLKVARPLSVPGSPRDLRSNSTLVGEELNDSNMDALAG
YLR287C	YLR287C_idr_3	0.572197	0.817388522672	EEPDFSANSDDIFLDFEDSESESDSQKEEFDQEEPDFSANSDDIFLDFEDSESESDSQKEEFDQEEPDFSANSDDIFLDFEDSESESDSQKEEFDQEEPDFSANSDDIFLDFEDSESESDSQKEEFDQEEPDFSANSDDIFLDFEDSESESDSQKEEFDQEEPDFSANSDDIFLDFEDSESESDSQKEEFDQEEPDFSANSDDIFLDFEDSESESDSQKEEFDQEEPDFSANSDDIFLDFEDSESESDSQKEEFDQ
YLR328W	YLR328W_idr_2	0.510994	0.729959726897	NIKRKKKHPKHHHHHHHSRKEGNDKKHQHIPLNQDDFQPLSAEVSSEDDDADFRSKERYGSDSTTESETRGVQKYQIADLEEVPNIKRKKKHPKHHHHHHHSRKEGNDKKHQHIPLNQDDFQPLSAEVSSEDDDADFRSKERYGSDSTTESETRGVQKYQIADLEEVPNIKRKKKHPKHHHHHHHSRKEGNDKKHQHIPLNQDDFQPLSAEVSSEDDDADFRSKERYGSDSTTESETRGVQKYQIADLEEVPNIKR
YLR386W	YLR386W_idr_4	0.504221	0.720284100822	EEDEYSSDMIRLDHGANNKSLLLGSFLDGIDEDKQEIVTPISPMNEAINEEMESPNDNSSVILKDSGSLPFNRNVSDKLKKEEDEYSSDMIRLDHGANNKSLLLGSFLDGIDEDKQEIVTPISPMNEAINEEMESPNDNSSVILKDSGSLPFNRNVSDKLKKEEDEYSSDMIRLDHGANNKSLLLGSFLDGIDEDKQEIVTPISPMNEAINEEMESPNDNSSVILKDSGSLPFNRNVSDKLKKEEDEYSSDMIRLD
YMR028W	YMR028W_idr_7	0.50448	0.720654740411	VHEVKSSGTQIRKESNDDDSTGFTDKLENINVHEVKSSGTQIRKESNDDDSTGFTDKLENINVHEVKSSGTQIRKESNDDDSTGFTDKLENINVHEVKSSGTQIRKESNDDDSTGFTDKLENINVHEVKSSGTQIRKESNDDDSTGFTDKLENINVHEVKSSGTQIRKESNDDDSTGFTDKLENINVHEVKSSGTQIRKESNDDDSTGFTDKLENINVHEVKSSGTQIRKESNDDDSTGFTDKLENINVHEVKSSG
YMR119W	YMR119W_idr_6	0.49743	0.710583314168	ILQQKLLSDKTLTRASILDTKLSEVDETFGTEILQQKLLSDKTLTRASILDTKLSEVDETFGTEILQQKLLSDKTLTRASILDTKLSEVDETFGTEILQQKLLSDKTLTRASILDTKLSEVDETFGTEILQQKLLSDKTLTRASILDTKLSEVDETFGTEILQQKLLSDKTLTRASILDTKLSEVDETFGTEILQQKLLSDKTLTRASILDTKLSEVDETFGTEILQQKLLSDKTLTRASILDTKLSEVDETFGTE
YMR204C	YMR204C_idr_3	0.499883	0.714087701688	ESLSDKFKLPPTSDIEPPNTEIINNDDDNDDDDDNESLSDKFKLPPTSDIEPPNTEIINNDDDNDDDDDNESLSDKFKLPPTSDIEPPNTEIINNDDDNDDDDDNESLSDKFKLPPTSDIEPPNTEIINNDDDNDDDDDNESLSDKFKLPPTSDIEPPNTEIINNDDDNDDDDDNESLSDKFKLPPTSDIEPPNTEIINNDDDNDDDDDNESLSDKFKLPPTSDIEPPNTEIINNDDDNDDDDDNESLSDKFKLPP
YMR229C	YMR229C_idr_16	0.54086	0.772622787242	LEDLDEDMDSDTDAADEKKSKVEDAEYESSDDEDEKLDKSLEDLDEDMDSDTDAADEKKSKVEDAEYESSDDEDEKLDKSLEDLDEDMDSDTDAADEKKSKVEDAEYESSDDEDEKLDKSLEDLDEDMDSDTDAADEKKSKVEDAEYESSDDEDEKLDKSLEDLDEDMDSDTDAADEKKSKVEDAEYESSDDEDEKLDKSLEDLDEDMDSDTDAADEKKSKVEDAEYESSDDEDEKLDKSLEDLDEDMDSDTDAAD
YMR253C	YMR253C_idr_1	0.504987	0.721378309265	NPSVPKVMKRENNTHLLVSKEMNDTSLQLPSTTRSLSPKESNSNEDFNVDGNENPSVPKVMKRENNTHLLVSKEMNDTSLQLPSTTRSLSPKESNSNEDFNVDGNENPSVPKVMKRENNTHLLVSKEMNDTSLQLPSTTRSLSPKESNSNEDFNVDGNENPSVPKVMKRENNTHLLVSKEMNDTSLQLPSTTRSLSPKESNSNEDFNVDGNENPSVPKVMKRENNTHLLVSKEMNDTSLQLPSTTRSLSPKESNSN
YMR295C	YMR295C_idr_1	0.505742	0.722457532051	MHFRKKSSISNTSDHDGANRASDVKISEDDKARLKMRTAMHFRKKSSISNTSDHDGANRASDVKISEDDKARLKMRTAMHFRKKSSISNTSDHDGANRASDVKISEDDKARLKMRTAMHFRKKSSISNTSDHDGANRASDVKISEDDKARLKMRTAMHFRKKSSISNTSDHDGANRASDVKISEDDKARLKMRTAMHFRKKSSISNTSDHDGANRASDVKISEDDKARLKMRTAMHFRKKSSISNTSDHDGANRAS
YMR309C	YMR309C_idr_1	0.632671	0.903776496409	SRFFSSNYEYDVASSSSEEDLLSSSEEDLLSSSSSESELDQESDDSFFNESESESEADVDSDDSDASRFFSSNYEYDVASSSSEEDLLSSSEEDLLSSSSSESELDQESDDSFFNESESESEADVDSDDSDASRFFSSNYEYDVASSSSEEDLLSSSEEDLLSSSSSESELDQESDDSFFNESESESEADVDSDDSDASRFFSSNYEYDVASSSSEEDLLSSSEEDLLSSSSSESELDQESDDSFFNESESESEAD
YNL101W	YNL101W_idr_5	0.498454	0.712045905837	SFEDDFIPDSSNMMIRGEDERSALLSRPDHMKVLPSAKGTSFEDDFIPDSSNMMIRGEDERSALLSRPDHMKVLPSAKGTSFEDDFIPDSSNMMIRGEDERSALLSRPDHMKVLPSAKGTSFEDDFIPDSSNMMIRGEDERSALLSRPDHMKVLPSAKGTSFEDDFIPDSSNMMIRGEDERSALLSRPDHMKVLPSAKGTSFEDDFIPDSSNMMIRGEDERSALLSRPDHMKVLPSAKGTSFEDDFIPDSSNMMIR
YNL124W	YNL124W_idr_1	0.556082	0.794368083342	SDDLFSKALENPDQDLNVELPKDDVDLGLLGDGGNERKTDEPVADAERSTGLGSGSSESESDSGSDSDSDSGSSGSEDDSADQDVEGEDEGGDAIENEDEDEDPSPSGPISDDLFSKALENPDQDLNVELPKDDVDLGLLGDGGNERKTDEPVADAERSTGLGSGSSESESDSGSDSDSDSGSSGSEDDSADQDVEGEDEGGDAIENEDEDEDPSPSGPISDDLFSKALENPDQDLNVELPKDDVDLGLLGDGGNE
YNL151C	YNL151C_idr_4	0.507214	0.724560377427	ENIGLSMLAKLKELAEDVDDASTGDGAAKGSKTGEGEDDDLADDDFEEDEDEEDDDDYNAEKYFNNGDDDDYGDEEDPNEEAAFENIGLSMLAKLKELAEDVDDASTGDGAAKGSKTGEGEDDDLADDDFEEDEDEEDDDDYNAEKYFNNGDDDDYGDEEDPNEEAAFENIGLSMLAKLKELAEDVDDASTGDGAAKGSKTGEGEDDDLADDDFEEDEDEEDDDDYNAEKYFNNGDDDDYGDEEDPNEEAAFENIG
YNL188W	YNL188W_idr_1	0.508812	0.726843135841	NVTSPKDGNHSFSKKNRFNTNKPRFHKLNNVTSPKDGNHSFSKKNRFNTNKPRFHKLNNVTSPKDGNHSFSKKNRFNTNKPRFHKLNNVTSPKDGNHSFSKKNRFNTNKPRFHKLNNVTSPKDGNHSFSKKNRFNTNKPRFHKLNNVTSPKDGNHSFSKKNRFNTNKPRFHKLNNVTSPKDGNHSFSKKNRFNTNKPRFHKLNNVTSPKDGNHSFSKKNRFNTNKPRFHKLNNVTSPKDGNHSFSKKNRFNTNKPR
YNL246W	YNL246W_idr_3	0.525313	0.750415149546	LEDEEGESGLSADGDSEDDDGSLGEVDLPLSDEEPSSKKRKVLEDEEGESGLSADGDSEDDDGSLGEVDLPLSDEEPSSKKRKVLEDEEGESGLSADGDSEDDDGSLGEVDLPLSDEEPSSKKRKVLEDEEGESGLSADGDSEDDDGSLGEVDLPLSDEEPSSKKRKVLEDEEGESGLSADGDSEDDDGSLGEVDLPLSDEEPSSKKRKVLEDEEGESGLSADGDSEDDDGSLGEVDLPLSDEEPSSKKRKVLEDE
YNL273W	YNL273W_idr_7	0.492288	0.703238255864	RQFETGTHSKVVNKNESSSANNIVTSAGFELSKLLQKERQFETGTHSKVVNKNESSSANNIVTSAGFELSKLLQKERQFETGTHSKVVNKNESSSANNIVTSAGFELSKLLQKERQFETGTHSKVVNKNESSSANNIVTSAGFELSKLLQKERQFETGTHSKVVNKNESSSANNIVTSAGFELSKLLQKERQFETGTHSKVVNKNESSSANNIVTSAGFELSKLLQKERQFETGTHSKVVNKNESSSANNIVTSAG
YNL294C	YNL294C_idr_4	0.507609	0.725124808816	NSDEDDDENAEDEDDDEYEVGSEGNNNSSATFTSDHIGHINSDEDDDENAEDEDDDEYEVGSEGNNNSSATFTSDHIGHINSDEDDDENAEDEDDDEYEVGSEGNNNSSATFTSDHIGHINSDEDDDENAEDEDDDEYEVGSEGNNNSSATFTSDHIGHINSDEDDDENAEDEDDDEYEVGSEGNNNSSATFTSDHIGHINSDEDDDENAEDEDDDEYEVGSEGNNNSSATFTSDHIGHINSDEDDDENAEDEDDD
YNL308C	YNL308C_idr_7	0.495466	0.707778058664	FSDEENEESSGDEDDGFLKKKEPSTKKEGKNLPFSDEENEESSGDEDDGFLKKKEPSTKKEGKNLPFSDEENEESSGDEDDGFLKKKEPSTKKEGKNLPFSDEENEESSGDEDDGFLKKKEPSTKKEGKNLPFSDEENEESSGDEDDGFLKKKEPSTKKEGKNLPFSDEENEESSGDEDDGFLKKKEPSTKKEGKNLPFSDEENEESSGDEDDGFLKKKEPSTKKEGKNLPFSDEENEESSGDEDDGFLKKKEPST
YNR031C	YNR031C_idr_11	0.491494	0.70210428434	NGTRLASMNKIENADGEHEDVTHVSDSKAVKNNNGTRLASMNKIENADGEHEDVTHVSDSKAVKNNNGTRLASMNKIENADGEHEDVTHVSDSKAVKNNNGTRLASMNKIENADGEHEDVTHVSDSKAVKNNNGTRLASMNKIENADGEHEDVTHVSDSKAVKNNNGTRLASMNKIENADGEHEDVTHVSDSKAVKNNNGTRLASMNKIENADGEHEDVTHVSDSKAVKNNNGTRLASMNKIENADGEHEDVTHVS
YOL022C	YOL022C_idr_4	0.53086	0.758338986304	AHLQLPKNLKIDKEALDLTGDEDLEKDPIKLDPRTEAHLQLPKNLKIDKEALDLTGDEDLEKDPIKLDPRTEAHLQLPKNLKIDKEALDLTGDEDLEKDPIKLDPRTEAHLQLPKNLKIDKEALDLTGDEDLEKDPIKLDPRTEAHLQLPKNLKIDKEALDLTGDEDLEKDPIKLDPRTEAHLQLPKNLKIDKEALDLTGDEDLEKDPIKLDPRTEAHLQLPKNLKIDKEALDLTGDEDLEKDPIKLDPRTEAHLQ
YOL071W	YOL071W_idr_1	0.533729	0.76243620133	HNMFPALTKTLSLQGYKIINSQTGSAAWSCGRRWFSSDKDDHDHNMFPALTKTLSLQGYKIINSQTGSAAWSCGRRWFSSDKDDHDHNMFPALTKTLSLQGYKIINSQTGSAAWSCGRRWFSSDKDDHDHNMFPALTKTLSLQGYKIINSQTGSAAWSCGRRWFSSDKDDHDHNMFPALTKTLSLQGYKIINSQTGSAAWSCGRRWFSSDKDDHDHNMFPALTKTLSLQGYKIINSQTGSAAWSCGRRWFSSDKDD
YOL087C	YOL087C_idr_7	0.589526	0.842142615268	STLLPPSHVDNETVSGGKENSKPPDDEEVDLQAVDDDKLGKYDSTLLPPSHVDNETVSGGKENSKPPDDEEVDLQAVDDDKLGKYDSTLLPPSHVDNETVSGGKENSKPPDDEEVDLQAVDDDKLGKYDSTLLPPSHVDNETVSGGKENSKPPDDEEVDLQAVDDDKLGKYDSTLLPPSHVDNETVSGGKENSKPPDDEEVDLQAVDDDKLGKYDSTLLPPSHVDNETVSGGKENSKPPDDEEVDLQAVDDDKLGK
YOR078W	YOR078W_idr_1	0.490949	0.701325668737	SNGHVKFDADESQASASAVTDRQDDVLVISKKDKEVHSSSDEESDDDDAPQEEGLHSGSNGHVKFDADESQASASAVTDRQDDVLVISKKDKEVHSSSDEESDDDDAPQEEGLHSGSNGHVKFDADESQASASAVTDRQDDVLVISKKDKEVHSSSDEESDDDDAPQEEGLHSGSNGHVKFDADESQASASAVTDRQDDVLVISKKDKEVHSSSDEESDDDDAPQEEGLHSGSNGHVKFDADESQASASAVTDRQD
YOR086C	YOR086C_idr_1	0.509799	0.728252553969	AKEDTGVTAPKKPETAQVANINGIDKLEPPKTKEETESSKSVSSEKAAHASDESFAKEDTGVTAPKKPETAQVANINGIDKLEPPKTKEETESSKSVSSEKAAHASDESFAKEDTGVTAPKKPETAQVANINGIDKLEPPKTKEETESSKSVSSEKAAHASDESFAKEDTGVTAPKKPETAQVANINGIDKLEPPKTKEETESSKSVSSEKAAHASDESFAKEDTGVTAPKKPETAQVANINGIDKLEPPKTKEET
YOR166C	YOR166C_idr_2	0.62105	0.887175453016	STSSHENRGQSGDSNGCINHDEEGDIPMCDLNDSTSSHENRGQSGDSNGCINHDEEGDIPMCDLNDSTSSHENRGQSGDSNGCINHDEEGDIPMCDLNDSTSSHENRGQSGDSNGCINHDEEGDIPMCDLNDSTSSHENRGQSGDSNGCINHDEEGDIPMCDLNDSTSSHENRGQSGDSNGCINHDEEGDIPMCDLNDSTSSHENRGQSGDSNGCINHDEEGDIPMCDLNDSTSSHENRGQSGDSNGCINHDEEGD
YOR259C	YOR259C_idr_1	0.563233	0.804582852508	SEEQDPLLAGLGETSGDNHTQQSHEQQPEQPQETEEHHEEEPSRVDPESEEQDPLLAGLGETSGDNHTQQSHEQQPEQPQETEEHHEEEPSRVDPESEEQDPLLAGLGETSGDNHTQQSHEQQPEQPQETEEHHEEEPSRVDPESEEQDPLLAGLGETSGDNHTQQSHEQQPEQPQETEEHHEEEPSRVDPESEEQDPLLAGLGETSGDNHTQQSHEQQPEQPQETEEHHEEEPSRVDPESEEQDPLLAGLGETSG
YPL093W	YPL093W_idr_5	0.501492	0.716385786342	MSALQDKQNRAARKNRYVERGSDVVFGDQDALTASTENGVKLRQTDRLLDGVADGSMRSKADMSALQDKQNRAARKNRYVERGSDVVFGDQDALTASTENGVKLRQTDRLLDGVADGSMRSKADMSALQDKQNRAARKNRYVERGSDVVFGDQDALTASTENGVKLRQTDRLLDGVADGSMRSKADMSALQDKQNRAARKNRYVERGSDVVFGDQDALTASTENGVKLRQTDRLLDGVADGSMRSKADMSALQDKQ
YPL105C	YPL105C_idr_3	0.559591	0.799380956107	EEINDPLSWSEVLAMPEGSSEDWEFQVVGKKKGKRFEEINDPLSWSEVLAMPEGSSEDWEFQVVGKKKGKRFEEINDPLSWSEVLAMPEGSSEDWEFQVVGKKKGKRFEEINDPLSWSEVLAMPEGSSEDWEFQVVGKKKGKRFEEINDPLSWSEVLAMPEGSSEDWEFQVVGKKKGKRFEEINDPLSWSEVLAMPEGSSEDWEFQVVGKKKGKRFEEINDPLSWSEVLAMPEGSSEDWEFQVVGKKKGKRFEEIN
YPL132W	YPL132W_idr_1	0.498196	0.71167705431	IRICPIVRSKVPLLGTFLRSDSWLAPHALALRIRICPIVRSKVPLLGTFLRSDSWLAPHALALRIRICPIVRSKVPLLGTFLRSDSWLAPHALALRIRICPIVRSKVPLLGTFLRSDSWLAPHALALRIRICPIVRSKVPLLGTFLRSDSWLAPHALALRIRICPIVRSKVPLLGTFLRSDSWLAPHALALRIRICPIVRSKVPLLGTFLRSDSWLAPHALALRIRICPIVRSKVPLLGTFLRSDSWLAPHALALR
YPL174C	YPL174C_idr_12	0.530636	0.758018838164	PDDDEHSLLNGNAAQETIKNLQVKCESLASKLNKIKIENHELKTSVEKLSTNETVLLSKISRLDKLVKELKVENGNMKTHLDNFNHLLDASDSVMAPDLDKGTLLERSHPDDDEHSLLNGNAAQETIKNLQVKCESLASKLNKIKIENHELKTSVEKLSTNETVLLSKISRLDKLVKELKVENGNMKTHLDNFNHLLDASDSVMAPDLDKGTLLERSHPDDDEHSLLNGNAAQETIKNLQVKCESLASKLNKIKIE
YPL207W	YPL207W_idr_4	0.56094	0.801308401173	KVFSKNSSSNSRVGKKLSVSKKIGPDGLIKSALTISNEKVFSKNSSSNSRVGKKLSVSKKIGPDGLIKSALTISNEKVFSKNSSSNSRVGKKLSVSKKIGPDGLIKSALTISNEKVFSKNSSSNSRVGKKLSVSKKIGPDGLIKSALTISNEKVFSKNSSSNSRVGKKLSVSKKIGPDGLIKSALTISNEKVFSKNSSSNSRVGKKLSVSKKIGPDGLIKSALTISNEKVFSKNSSSNSRVGKKLSVSKKIGPDGL
YPL231W	YPL231W_idr_12	0.531218	0.758849520412	LAAKEEPAKEEAPAPTPAASAPAPAAAAPAPVAAAAPAAAALAAKEEPAKEEAPAPTPAASAPAPAAAAPAPVAAAAPAAAALAAKEEPAKEEAPAPTPAASAPAPAAAAPAPVAAAAPAAAALAAKEEPAKEEAPAPTPAASAPAPAAAAPAPVAAAAPAAAALAAKEEPAKEEAPAPTPAASAPAPAAAAPAPVAAAAPAAAALAAKEEPAKEEAPAPTPAASAPAPAAAAPAPVAAAAPAAAALAAKEEPAKE
YPL236C	YPL236C_idr_3	0.501599	0.716538623021	DNATSRVNVDAVSMTYSDETAMLLEDTPLEDNATSRVNVDAVSMTYSDETAMLLEDTPLEDNATSRVNVDAVSMTYSDETAMLLEDTPLEDNATSRVNVDAVSMTYSDETAMLLEDTPLEDNATSRVNVDAVSMTYSDETAMLLEDTPLEDNATSRVNVDAVSMTYSDETAMLLEDTPLEDNATSRVNVDAVSMTYSDETAMLLEDTPLEDNATSRVNVDAVSMTYSDETAMLLEDTPLEDNATSRVNVDAVSMTY
YPR010C	YPR010C_idr_8	0.523035	0.747159856012	DAKKLLTKSEDGEKIFIDDSQIWEDGQGNKFVDAKKLLTKSEDGEKIFIDDSQIWEDGQGNKFVDAKKLLTKSEDGEKIFIDDSQIWEDGQGNKFVDAKKLLTKSEDGEKIFIDDSQIWEDGQGNKFVDAKKLLTKSEDGEKIFIDDSQIWEDGQGNKFVDAKKLLTKSEDGEKIFIDDSQIWEDGQGNKFVDAKKLLTKSEDGEKIFIDDSQIWEDGQGNKFVDAKKLLTKSEDGEKIFIDDSQIWEDGQGNKFV
YPR037C	YPR037C_idr_2	0.612302	0.874679032332	LSIATPGLIKAKSGIDEVQGAAAEKNDARLKLSIATPGLIKAKSGIDEVQGAAAEKNDARLKLSIATPGLIKAKSGIDEVQGAAAEKNDARLKLSIATPGLIKAKSGIDEVQGAAAEKNDARLKLSIATPGLIKAKSGIDEVQGAAAEKNDARLKLSIATPGLIKAKSGIDEVQGAAAEKNDARLKLSIATPGLIKAKSGIDEVQGAAAEKNDARLKLSIATPGLIKAKSGIDEVQGAAAEKNDARLKLSIATPGL
YPR173C	YPR173C_idr_2	0.573121	0.818708367438	LKKHLESEEANAAKKSPSAGSGSNGGNKKISQEEGEDNGLKKHLESEEANAAKKSPSAGSGSNGGNKKISQEEGEDNGLKKHLESEEANAAKKSPSAGSGSNGGNKKISQEEGEDNGLKKHLESEEANAAKKSPSAGSGSNGGNKKISQEEGEDNGLKKHLESEEANAAKKSPSAGSGSNGGNKKISQEEGEDNGLKKHLESEEANAAKKSPSAGSGSNGGNKKISQEEGEDNGLKKHLESEEANAAKKSPSAGSG
