## Supplementary File 2 for "Discovering molecular features of intrinsically disordered regions by using evolution for contrastive learning": filter_113_idr_activations.txt

YBR041W	YBR041W_idr_1	1.2184	0.796930831945	SPIQVVVFALSRIFLLLFRLIKLIITPIQKSLGYLFGNSPIQVVVFALSRIFLLLFRLIKLIITPIQKSLGYLFGNSPIQVVVFALSRIFLLLFRLIKLIITPIQKSLGYLFGNSPIQVVVFALSRIFLLLFRLIKLIITPIQKSLGYLFGNSPIQVVVFALSRIFLLLFRLIKLIITPIQKSLGYLFGNSPIQVVVFALSRIFLLLFRLIKLIITPIQKSLGYLFGNSPIQVVVFALSRIFLLLFRLIKLIITPI
YBR042C	YBR042C_idr_1	1.06652	0.697587898173	LHQKIAHKVRKVVVPGISLLIFFQGCLILLFLQLTYKTLLHQKIAHKVRKVVVPGISLLIFFQGCLILLFLQLTYKTLLHQKIAHKVRKVVVPGISLLIFFQGCLILLFLQLTYKTLLHQKIAHKVRKVVVPGISLLIFFQGCLILLFLQLTYKTLLHQKIAHKVRKVVVPGISLLIFFQGCLILLFLQLTYKTLLHQKIAHKVRKVVVPGISLLIFFQGCLILLFLQLTYKTLLHQKIAHKVRKVVVPGISLLIF
YBR139W	YBR139W_idr_1	0.879408	0.575203786905	KYLNLVFVLQLLISIKYASFGRAFSLFEDDKYLNLVFVLQLLISIKYASFGRAFSLFEDDKYLNLVFVLQLLISIKYASFGRAFSLFEDDKYLNLVFVLQLLISIKYASFGRAFSLFEDDKYLNLVFVLQLLISIKYASFGRAFSLFEDDKYLNLVFVLQLLISIKYASFGRAFSLFEDDKYLNLVFVLQLLISIKYASFGRAFSLFEDDKYLNLVFVLQLLISIKYASFGRAFSLFEDDKYLNLVFVLQLLISIK
YGL022W	YGL022W_idr_1	0.921052	0.602441871717	GSDRSCVLSVFQTILKLVIFVAIFGAAISGSDRSCVLSVFQTILKLVIFVAIFGAAISGSDRSCVLSVFQTILKLVIFVAIFGAAISGSDRSCVLSVFQTILKLVIFVAIFGAAISGSDRSCVLSVFQTILKLVIFVAIFGAAISGSDRSCVLSVFQTILKLVIFVAIFGAAISGSDRSCVLSVFQTILKLVIFVAIFGAAISGSDRSCVLSVFQTILKLVIFVAIFGAAISGSDRSCVLSVFQTILKLVIFVAIF
YGL027C	YGL027C_idr_1	0.86052	0.562849594453	LISKSKMFKTFWILTSIVLLASATVDISKLQELISKSKMFKTFWILTSIVLLASATVDISKLQELISKSKMFKTFWILTSIVLLASATVDISKLQELISKSKMFKTFWILTSIVLLASATVDISKLQELISKSKMFKTFWILTSIVLLASATVDISKLQELISKSKMFKTFWILTSIVLLASATVDISKLQELISKSKMFKTFWILTSIVLLASATVDISKLQELISKSKMFKTFWILTSIVLLASATVDISKLQE
YIL014W	YIL014W_idr_1	0.9477	0.619871994151	LKSLKSRRLILKRLVTLLLSLFFSYLIFSASRNVTSSNLKSLKSRRLILKRLVTLLLSLFFSYLIFSASRNVTSSNLKSLKSRRLILKRLVTLLLSLFFSYLIFSASRNVTSSNLKSLKSRRLILKRLVTLLLSLFFSYLIFSASRNVTSSNLKSLKSRRLILKRLVTLLLSLFFSYLIFSASRNVTSSNLKSLKSRRLILKRLVTLLLSLFFSYLIFSASRNVTSSNLKSLKSRRLILKRLVTLLLSLFFSYLIF
YIL017C	YIL017C_idr_7	0.8881	0.580888915815	VNILLEKFKDVEYKIDPQTGNKISIGSTYLFEFLAKKMRLLNVNILLEKFKDVEYKIDPQTGNKISIGSTYLFEFLAKKMRLLNVNILLEKFKDVEYKIDPQTGNKISIGSTYLFEFLAKKMRLLNVNILLEKFKDVEYKIDPQTGNKISIGSTYLFEFLAKKMRLLNVNILLEKFKDVEYKIDPQTGNKISIGSTYLFEFLAKKMRLLNVNILLEKFKDVEYKIDPQTGNKISIGSTYLFEFLAKKMRLLNVNIL
YJL062W	YJL062W_idr_1	0.884535	0.578557382944	NLKQFTCLSCAQLLAILLFIFAFFPRKIVLTGISKQDPDQDRDLQNLKQFTCLSCAQLLAILLFIFAFFPRKIVLTGISKQDPDQDRDLQNLKQFTCLSCAQLLAILLFIFAFFPRKIVLTGISKQDPDQDRDLQNLKQFTCLSCAQLLAILLFIFAFFPRKIVLTGISKQDPDQDRDLQNLKQFTCLSCAQLLAILLFIFAFFPRKIVLTGISKQDPDQDRDLQNLKQFTCLSCAQLLAILLFIFAFFPRKIVLT
YJL207C	YJL207C_idr_9	0.891201	0.582917057796	ELISRTSSLKGAFENFDLLTLLYKLQMEEFFMELISRTSSLKGAFENFDLLTLLYKLQMEEFFMELISRTSSLKGAFENFDLLTLLYKLQMEEFFMELISRTSSLKGAFENFDLLTLLYKLQMEEFFMELISRTSSLKGAFENFDLLTLLYKLQMEEFFMELISRTSSLKGAFENFDLLTLLYKLQMEEFFMELISRTSSLKGAFENFDLLTLLYKLQMEEFFMELISRTSSLKGAFENFDLLTLLYKLQMEEFFM
YJR051W	YJR051W_idr_1	1.26006	0.824182990789	IRSVRRVFIYVSIFVLIIVLKRTLSGTDQIRSVRRVFIYVSIFVLIIVLKRTLSGTDQIRSVRRVFIYVSIFVLIIVLKRTLSGTDQIRSVRRVFIYVSIFVLIIVLKRTLSGTDQIRSVRRVFIYVSIFVLIIVLKRTLSGTDQIRSVRRVFIYVSIFVLIIVLKRTLSGTDQIRSVRRVFIYVSIFVLIIVLKRTLSGTDQIRSVRRVFIYVSIFVLIIVLKRTLSGTDQIRSVRRVFIYVSIFVLIIVLKRTL
YJR061W	YJR061W_idr_1	1.39884	0.914955814169	MLSLRRFSMYVLRSLRLHFKKIIITLLTIQLLFITIFMLSLRRFSMYVLRSLRLHFKKIIITLLTIQLLFITIFMLSLRRFSMYVLRSLRLHFKKIIITLLTIQLLFITIFMLSLRRFSMYVLRSLRLHFKKIIITLLTIQLLFITIFMLSLRRFSMYVLRSLRLHFKKIIITLLTIQLLFITIFMLSLRRFSMYVLRSLRLHFKKIIITLLTIQLLFITIFMLSLRRFSMYVLRSLRLHFKKIIITLLTIQLLFI
YJR075W	YJR075W_idr_1	1.22872	0.803681454692	AKTTKRASSFRRLMIFAIIALISLAFGVRYLFHNSNAAKTTKRASSFRRLMIFAIIALISLAFGVRYLFHNSNAAKTTKRASSFRRLMIFAIIALISLAFGVRYLFHNSNAAKTTKRASSFRRLMIFAIIALISLAFGVRYLFHNSNAAKTTKRASSFRRLMIFAIIALISLAFGVRYLFHNSNAAKTTKRASSFRRLMIFAIIALISLAFGVRYLFHNSNAAKTTKRASSFRRLMIFAIIALISLAFGVRYLFHN
YKR061W	YKR061W_idr_1	1.22771	0.803022353382	QICKVFLTQVKKLLFVSLLFCLIAQTCWLALVPYQRQLSLDSYFFQICKVFLTQVKKLLFVSLLFCLIAQTCWLALVPYQRQLSLDSYFFQICKVFLTQVKKLLFVSLLFCLIAQTCWLALVPYQRQLSLDSYFFQICKVFLTQVKKLLFVSLLFCLIAQTCWLALVPYQRQLSLDSYFFQICKVFLTQVKKLLFVSLLFCLIAQTCWLALVPYQRQLSLDSYFFQICKVFLTQVKKLLFVSLLFCLIAQTCWLAL
YLL031C	YLL031C_idr_2	1.10613	0.723496357399	IILLVFIAILQFISIAFFTRGFLLSRHVLDNISSQNETSKLIILLVFIAILQFISIAFFTRGFLLSRHVLDNISSQNETSKLIILLVFIAILQFISIAFFTRGFLLSRHVLDNISSQNETSKLIILLVFIAILQFISIAFFTRGFLLSRHVLDNISSQNETSKLIILLVFIAILQFISIAFFTRGFLLSRHVLDNISSQNETSKLIILLVFIAILQFISIAFFTRGFLLSRHVLDNISSQNETSKLIILLVFIAIL
YLR001C	YLR001C_idr_1	0.9276	0.606724860642	NMAIQTIKYIFWLLPILGLTQALLQNPGDDNMAIQTIKYIFWLLPILGLTQALLQNPGDDNMAIQTIKYIFWLLPILGLTQALLQNPGDDNMAIQTIKYIFWLLPILGLTQALLQNPGDDNMAIQTIKYIFWLLPILGLTQALLQNPGDDNMAIQTIKYIFWLLPILGLTQALLQNPGDDNMAIQTIKYIFWLLPILGLTQALLQNPGDDNMAIQTIKYIFWLLPILGLTQALLQNPGDDNMAIQTIKYIFWLLPI
YLR299W	YLR299W_idr_1	0.913235	0.597329489602	LLCNRKVPKTLNTCFILHIFTLLTLGVLVLLCNRKVPKTLNTCFILHIFTLLTLGVLVLLCNRKVPKTLNTCFILHIFTLLTLGVLVLLCNRKVPKTLNTCFILHIFTLLTLGVLVLLCNRKVPKTLNTCFILHIFTLLTLGVLVLLCNRKVPKTLNTCFILHIFTLLTLGVLVLLCNRKVPKTLNTCFILHIFTLLTLGVLVLLCNRKVPKTLNTCFILHIFTLLTLGVLVLLCNRKVPKTLNTCFILHIFTLLT
YLR454W	YLR454W_idr_1	1.52886	1.0	MFPINVLLYKWLIFAVTFLWSCKILLRKLMFPINVLLYKWLIFAVTFLWSCKILLRKLMFPINVLLYKWLIFAVTFLWSCKILLRKLMFPINVLLYKWLIFAVTFLWSCKILLRKLMFPINVLLYKWLIFAVTFLWSCKILLRKLMFPINVLLYKWLIFAVTFLWSCKILLRKLMFPINVLLYKWLIFAVTFLWSCKILLRKLMFPINVLLYKWLIFAVTFLWSCKILLRKLMFPINVLLYKWLIFAVTFLWSCKI
YML104C	YML104C_idr_1	0.942149	0.616241322931	PKFPQFRLILVLFYLISMIQWSVITFSLGFFLNPKFPQFRLILVLFYLISMIQWSVITFSLGFFLNPKFPQFRLILVLFYLISMIQWSVITFSLGFFLNPKFPQFRLILVLFYLISMIQWSVITFSLGFFLNPKFPQFRLILVLFYLISMIQWSVITFSLGFFLNPKFPQFRLILVLFYLISMIQWSVITFSLGFFLNPKFPQFRLILVLFYLISMIQWSVITFSLGFFLNPKFPQFRLILVLFYLISMIQWSVIT
YPL050C	YPL050C_idr_1	1.05003	0.686802122005	SLSLVSYRLRKNPWVNIFLPVLAIFLIYIIFFQRDQSLSLVSYRLRKNPWVNIFLPVLAIFLIYIIFFQRDQSLSLVSYRLRKNPWVNIFLPVLAIFLIYIIFFQRDQSLSLVSYRLRKNPWVNIFLPVLAIFLIYIIFFQRDQSLSLVSYRLRKNPWVNIFLPVLAIFLIYIIFFQRDQSLSLVSYRLRKNPWVNIFLPVLAIFLIYIIFFQRDQSLSLVSYRLRKNPWVNIFLPVLAIFLIYIIFFQRDQSLSL
YPR117W	YPR117W_idr_1	0.886178	0.579631765642	SMLPWSQIRDVSKLLLGFMLFIISIQKIASMLPWSQIRDVSKLLLGFMLFIISIQKIASMLPWSQIRDVSKLLLGFMLFIISIQKIASMLPWSQIRDVSKLLLGFMLFIISIQKIASMLPWSQIRDVSKLLLGFMLFIISIQKIASMLPWSQIRDVSKLLLGFMLFIISIQKIASMLPWSQIRDVSKLLLGFMLFIISIQKIASMLPWSQIRDVSKLLLGFMLFIISIQKIASMLPWSQIRDVSKLLLGFMLFIIS
