## Supplementary File 2 for "Discovering molecular features of intrinsically disordered regions by using evolution for contrastive learning": filter_114_idr_activations.txt

YAL021C	YAL021C_idr_1	1.07805	0.785166736255	NDPSLLGYPNVGPQQQQQQQQQQHAGLLGNDPSLLGYPNVGPQQQQQQQQQQHAGLLGNDPSLLGYPNVGPQQQQQQQQQQHAGLLGNDPSLLGYPNVGPQQQQQQQQQQHAGLLGNDPSLLGYPNVGPQQQQQQQQQQHAGLLGNDPSLLGYPNVGPQQQQQQQQQQHAGLLGNDPSLLGYPNVGPQQQQQQQQQQHAGLLGNDPSLLGYPNVGPQQQQQQQQQQHAGLLGNDPSLLGYPNVGPQQQQQQQQQQH
YBR135W	YBR135W_idr_2	0.937965	0.68314307368	ATAAAQQQQQQQQQQQQQQQQHQTQSISNDMQVPPQIATAAAQQQQQQQQQQQQQQQQHQTQSISNDMQVPPQIATAAAQQQQQQQQQQQQQQQQHQTQSISNDMQVPPQIATAAAQQQQQQQQQQQQQQQQHQTQSISNDMQVPPQIATAAAQQQQQQQQQQQQQQQQHQTQSISNDMQVPPQIATAAAQQQQQQQQQQQQQQQQHQTQSISNDMQVPPQIATAAAQQQQQQQQQQQQQQQQHQTQSISNDMQVP
YDL012C	YDL012C_idr_1	1.02639	0.747547357841	SAQDYYGNSASKQSYSRPSAPPPGYETASRGYAPSQSQQNYYPPQQQQQQYQQQPQYYQQQQPQYYQQHPQQPIYVQQQPASAQDYYGNSASKQSYSRPSAPPPGYETASRGYAPSQSQQNYYPPQQQQQQYQQQPQYYQQQQPQYYQQHPQQPIYVQQQPASAQDYYGNSASKQSYSRPSAPPPGYETASRGYAPSQSQQNYYPPQQQQQQYQQQPQYYQQQQPQYYQQHPQQPIYVQQQPASAQDYYGNSASKQ
YDR167W	YDR167W_idr_2	0.943745	0.687352862091	AVSNANNSQARARQLLQGQQQPGVQQISQQQHQQNEAVSNANNSQARARQLLQGQQQPGVQQISQQQHQQNEAVSNANNSQARARQLLQGQQQPGVQQISQQQHQQNEAVSNANNSQARARQLLQGQQQPGVQQISQQQHQQNEAVSNANNSQARARQLLQGQQQPGVQQISQQQHQQNEAVSNANNSQARARQLLQGQQQPGVQQISQQQHQQNEAVSNANNSQARARQLLQGQQQPGVQQISQQQHQQNEAVSN
YDR171W	YDR171W_idr_3	1.02554	0.746925791746	TGQRGQQGYPRQPQRPQRYHPHYGQVHVGGTGQRGQQGYPRQPQRPQRYHPHYGQVHVGGTGQRGQQGYPRQPQRPQRYHPHYGQVHVGGTGQRGQQGYPRQPQRPQRYHPHYGQVHVGGTGQRGQQGYPRQPQRPQRYHPHYGQVHVGGTGQRGQQGYPRQPQRPQRYHPHYGQVHVGGTGQRGQQGYPRQPQRPQRYHPHYGQVHVGGTGQRGQQGYPRQPQRPQRYHPHYGQVHVGGTGQRGQQGYPRQPQRP
YDR210W	YDR210W_idr_1	1.10737	0.806527112532	SQQQGYYQQGPPQQGYYQQGPPQQGYYQQGPPQQGYPQQQPSQQQGYYQQGPPQQGYYQQGPPQQGYYQQGPPQQGYPQQQPSQQQGYYQQGPPQQGYYQQGPPQQGYYQQGPPQQGYPQQQPSQQQGYYQQGPPQQGYYQQGPPQQGYYQQGPPQQGYPQQQPSQQQGYYQQGPPQQGYYQQGPPQQGYYQQGPPQQGYPQQQPSQQQGYYQQGPPQQGYYQQGPPQQGYYQQGPPQQGYPQQQPSQQQGYYQQG
YDR432W	YDR432W_idr_2	1.25079	0.910981472746	PPPIRRSNRGGFRGRGGFRGGFRGGFRGGFSRGGFGGPRGGFGGPRGGYGGYSRGGYGGYSRGGYGGSRGGYDSPRGGYDSPRGGYSRGGYGGPRNDYGPPRGSYGGSRGGYDGPRGDYGPPRDAYRTRDAPRERSPTRPPPIRRSNRGGFRGRGGFRGGFRGGFRGGFSRGGFGGPRGGFGGPRGGYGGYSRGGYGGYSRGGYGGSRGGYDSPRGGYDSPRGGYSRGGYGGPRNDYGPPRGSYGGSRGGYDGPRG
YDR477W	YDR477W_idr_1	1.06352	0.774584918613	SSNNNTNTAPANANSSHHHHHHHHHHHHHGHGGSNSTLNNPKSSLASSNNNTNTAPANANSSHHHHHHHHHHHHHGHGGSNSTLNNPKSSLASSNNNTNTAPANANSSHHHHHHHHHHHHHGHGGSNSTLNNPKSSLASSNNNTNTAPANANSSHHHHHHHHHHHHHGHGGSNSTLNNPKSSLASSNNNTNTAPANANSSHHHHHHHHHHHHHGHGGSNSTLNNPKSSLASSNNNTNTAPANANSSHHHHHHHHHH
YHL034C	YHL034C_idr_2	1.07567	0.783435658619	RGGFRGRGGFRGRGGFRGGFRGGYRGGFRGRGNFRGRGGARGGFRGGFRGRGGFRGRGGFRGGFRGGYRGGFRGRGNFRGRGGARGGFRGGFRGRGGFRGRGGFRGGFRGGYRGGFRGRGNFRGRGGARGGFRGGFRGRGGFRGRGGFRGGFRGGYRGGFRGRGNFRGRGGARGGFRGGFRGRGGFRGRGGFRGGFRGGYRGGFRGRGNFRGRGGARGGFRGGFRGRGGFRGRGGFRGGFRGGYRGGFRGRGNFRG
YKL032C	YKL032C_idr_10	1.0303	0.750389075718	QAQPQQQQQQQQQQQQQQQQAPYQGHFQQSPQQQQQQAQPQQQQQQQQQQQQQQQQAPYQGHFQQSPQQQQQQAQPQQQQQQQQQQQQQQQQAPYQGHFQQSPQQQQQQAQPQQQQQQQQQQQQQQQQAPYQGHFQQSPQQQQQQAQPQQQQQQQQQQQQQQQQAPYQGHFQQSPQQQQQQAQPQQQQQQQQQQQQQQQQAPYQGHFQQSPQQQQQQAQPQQQQQQQQQQQQQQQQAPYQGHFQQSPQQQQQQAQP
YLR393W	YLR393W_idr_1	0.927938	0.675840127887	QGTFKRFYHPTLTRMSFLDKFLKPMMATASPQGTFKRFYHPTLTRMSFLDKFLKPMMATASPQGTFKRFYHPTLTRMSFLDKFLKPMMATASPQGTFKRFYHPTLTRMSFLDKFLKPMMATASPQGTFKRFYHPTLTRMSFLDKFLKPMMATASPQGTFKRFYHPTLTRMSFLDKFLKPMMATASPQGTFKRFYHPTLTRMSFLDKFLKPMMATASPQGTFKRFYHPTLTRMSFLDKFLKPMMATASPQGTFKRFY
YMR070W	YMR070W_idr_1	1.33614	0.973141381499	NADHHLQQQQQQRQQHQQQQHQQQQHQHQHNADHHLQQQQQQRQQHQQQQHQQQQHQHQHNADHHLQQQQQQRQQHQQQQHQQQQHQHQHNADHHLQQQQQQRQQHQQQQHQQQQHQHQHNADHHLQQQQQQRQQHQQQQHQQQQHQHQHNADHHLQQQQQQRQQHQQQQHQQQQHQHQHNADHHLQQQQQQRQQHQQQQHQQQQHQHQHNADHHLQQQQQQRQQHQQQQHQQQQHQHQHNADHHLQQQQQQRQQH
YMR214W	YMR214W_idr_2	1.37099	0.998522358798	GPGGPGAGGFHDPFDIFERMFQGGHGGPGGGFGQRQRQGPGGPGAGGFHDPFDIFERMFQGGHGGPGGGFGQRQRQGPGGPGAGGFHDPFDIFERMFQGGHGGPGGGFGQRQRQGPGGPGAGGFHDPFDIFERMFQGGHGGPGGGFGQRQRQGPGGPGAGGFHDPFDIFERMFQGGHGGPGGGFGQRQRQGPGGPGAGGFHDPFDIFERMFQGGHGGPGGGFGQRQRQGPGGPGAGGFHDPFDIFERMFQGGHGGP
YNL007C	YNL007C_idr_2	1.06861	0.778291741193	SFGPGGPGGAGGAGGFPGGAGGFSGGHAFSNEDAFNIFSQFFGGSSPFGGADDSGFSFSSYPSGGGAGMGGMPGGMGGMHGGMGGMPGGFRSASSSPTYPSFGPGGPGGAGGAGGFPGGAGGFSGGHAFSNEDAFNIFSQFFGGSSPFGGADDSGFSFSSYPSGGGAGMGGMPGGMGGMHGGMGGMPGGFRSASSSPTYPSFGPGGPGGAGGAGGFPGGAGGFSGGHAFSNEDAFNIFSQFFGGSSPFGGADDSGF
YNL064C	YNL064C_idr_2	1.03553	0.754203906151	GGFPGGGFGFGDDIFSQFFGAGGAQRPRGPQGGFPGGGFGFGDDIFSQFFGAGGAQRPRGPQGGFPGGGFGFGDDIFSQFFGAGGAQRPRGPQGGFPGGGFGFGDDIFSQFFGAGGAQRPRGPQGGFPGGGFGFGDDIFSQFFGAGGAQRPRGPQGGFPGGGFGFGDDIFSQFFGAGGAQRPRGPQGGFPGGGFGFGDDIFSQFFGAGGAQRPRGPQGGFPGGGFGFGDDIFSQFFGAGGAQRPRGPQGGFPGGGF
YNL112W	YNL112W_idr_2	1.30281	0.948871565378	YGGGHPRYGGGRGGRGGYGRRGGYGGGRGGYGGNRQRDGGWGNRGRSNYYGGGHPRYGGGRGGRGGYGRRGGYGGGRGGYGGNRQRDGGWGNRGRSNYYGGGHPRYGGGRGGRGGYGRRGGYGGGRGGYGGNRQRDGGWGNRGRSNYYGGGHPRYGGGRGGRGGYGRRGGYGGGRGGYGGNRQRDGGWGNRGRSNYYGGGHPRYGGGRGGRGGYGRRGGYGGGRGGYGGNRQRDGGWGNRGRSNYYGGGHPRYGGG
YNL199C	YNL199C_idr_4	0.961149	0.700028504002	QGINNGNNNGNNGNIGNGSNIKNYGNKNMPNNRQGINNGNNNGNNGNIGNGSNIKNYGNKNMPNNRQGINNGNNNGNNGNIGNGSNIKNYGNKNMPNNRQGINNGNNNGNNGNIGNGSNIKNYGNKNMPNNRQGINNGNNNGNNGNIGNGSNIKNYGNKNMPNNRQGINNGNNNGNNGNIGNGSNIKNYGNKNMPNNRQGINNGNNNGNNGNIGNGSNIKNYGNKNMPNNRQGINNGNNNGNNGNIGNGSNIKNYG
YNL208W	YNL208W_idr_2	1.12923	0.822445507911	RKEHKQQEQYGNSNFGGAPQGGHNNHHRQDNNNNNGGFGGPGGPGGQGFGRQGPQGFGRKEHKQQEQYGNSNFGGAPQGGHNNHHRQDNNNNNGGFGGPGGPGGQGFGRQGPQGFGRKEHKQQEQYGNSNFGGAPQGGHNNHHRQDNNNNNGGFGGPGGPGGQGFGRQGPQGFGRKEHKQQEQYGNSNFGGAPQGGHNNHHRQDNNNNNGGFGGPGGPGGQGFGRQGPQGFGRKEHKQQEQYGNSNFGGAPQGGHN
YPL055C	YPL055C_idr_1	1.00231	0.730009973362	SGYTGNNYSRYSSTPPRQRGGYHHARRSRGSGYTGNNYSRYSSTPPRQRGGYHHARRSRGSGYTGNNYSRYSSTPPRQRGGYHHARRSRGSGYTGNNYSRYSSTPPRQRGGYHHARRSRGSGYTGNNYSRYSSTPPRQRGGYHHARRSRGSGYTGNNYSRYSSTPPRQRGGYHHARRSRGSGYTGNNYSRYSSTPPRQRGGYHHARRSRGSGYTGNNYSRYSSTPPRQRGGYHHARRSRGSGYTGNNYSRYSSTPP
YPR088C	YPR088C_idr_3	1.37301	1.0	QQQPGAPGANARMPGMPNMPGMPNMPGMPNMPGMPKVTPQMMQQAQQKLKQNPGLMQNMMNMFGGGMGGGMGGGMPDMNEMMKQQQPGAPGANARMPGMPNMPGMPNMPGMPNMPGMPKVTPQMMQQAQQKLKQNPGLMQNMMNMFGGGMGGGMGGGMPDMNEMMKQQQPGAPGANARMPGMPNMPGMPNMPGMPNMPGMPKVTPQMMQQAQQKLKQNPGLMQNMMNMFGGGMGGGMGGGMPDMNEMMKQQQPGAP
