## Supplementary File 2 for "Discovering molecular features of intrinsically disordered regions by using evolution for contrastive learning": filter_115_idr_activations.txt

YBR041W	YBR041W_idr_1	1.19009	0.765882952869	SPIQVVVFALSRIFLLLFRLIKLIITPIQKSLGYLFGNSPIQVVVFALSRIFLLLFRLIKLIITPIQKSLGYLFGNSPIQVVVFALSRIFLLLFRLIKLIITPIQKSLGYLFGNSPIQVVVFALSRIFLLLFRLIKLIITPIQKSLGYLFGNSPIQVVVFALSRIFLLLFRLIKLIITPIQKSLGYLFGNSPIQVVVFALSRIFLLLFRLIKLIITPIQKSLGYLFGNSPIQVVVFALSRIFLLLFRLIKLIITPI
YDR115W	YDR115W_idr_1	1.04098	0.669920443597	PLFARLCQPQSRRMFSSISSFSALSVLRPQTGMLLNSSPLKTPSFTPLGPLFARLCQPQSRRMFSSISSFSALSVLRPQTGMLLNSSPLKTPSFTPLGPLFARLCQPQSRRMFSSISSFSALSVLRPQTGMLLNSSPLKTPSFTPLGPLFARLCQPQSRRMFSSISSFSALSVLRPQTGMLLNSSPLKTPSFTPLGPLFARLCQPQSRRMFSSISSFSALSVLRPQTGMLLNSSPLKTPSFTPLGPLFARLCQPQS
YDR261C	YDR261C_idr_1	1.12713	0.725365044911	PLKSFFFSAFLVLCLSKFTQGVGTTEKEESLSPLELNILPLKSFFFSAFLVLCLSKFTQGVGTTEKEESLSPLELNILPLKSFFFSAFLVLCLSKFTQGVGTTEKEESLSPLELNILPLKSFFFSAFLVLCLSKFTQGVGTTEKEESLSPLELNILPLKSFFFSAFLVLCLSKFTQGVGTTEKEESLSPLELNILPLKSFFFSAFLVLCLSKFTQGVGTTEKEESLSPLELNILPLKSFFFSAFLVLCLSKFTQGV
YEL036C	YEL036C_idr_1	1.22389	0.787633479129	KYNNRKLSFNPTTVSIAGTLLTVFFLTRLVLSFFSISLFQLVTFKYNNRKLSFNPTTVSIAGTLLTVFFLTRLVLSFFSISLFQLVTFKYNNRKLSFNPTTVSIAGTLLTVFFLTRLVLSFFSISLFQLVTFKYNNRKLSFNPTTVSIAGTLLTVFFLTRLVLSFFSISLFQLVTFKYNNRKLSFNPTTVSIAGTLLTVFFLTRLVLSFFSISLFQLVTFKYNNRKLSFNPTTVSIAGTLLTVFFLTRLVLSFFSI
YER182W	YER182W_idr_1	1.07783	0.693638303254	FKRIAIAQIRTYTNGVVFKTASKPKRRWIPWTFKRIAIAQIRTYTNGVVFKTASKPKRRWIPWTFKRIAIAQIRTYTNGVVFKTASKPKRRWIPWTFKRIAIAQIRTYTNGVVFKTASKPKRRWIPWTFKRIAIAQIRTYTNGVVFKTASKPKRRWIPWTFKRIAIAQIRTYTNGVVFKTASKPKRRWIPWTFKRIAIAQIRTYTNGVVFKTASKPKRRWIPWTFKRIAIAQIRTYTNGVVFKTASKPKRRWIPWT
YGL143C	YGL143C_idr_1	1.30271	0.838356833189	WLSKFQFPSRSIFKGVFLGHKLPLLVRLTSTTTNSKSNGSWLSKFQFPSRSIFKGVFLGHKLPLLVRLTSTTTNSKSNGSWLSKFQFPSRSIFKGVFLGHKLPLLVRLTSTTTNSKSNGSWLSKFQFPSRSIFKGVFLGHKLPLLVRLTSTTTNSKSNGSWLSKFQFPSRSIFKGVFLGHKLPLLVRLTSTTTNSKSNGSWLSKFQFPSRSIFKGVFLGHKLPLLVRLTSTTTNSKSNGSWLSKFQFPSRSIFKGV
YGR027C	YGR027C_idr_1	1.02418	0.659112001064	PPKQQLSKAAKAAAALAGGKKSKKKWSKKPPKQQLSKAAKAAAALAGGKKSKKKWSKKPPKQQLSKAAKAAAALAGGKKSKKKWSKKPPKQQLSKAAKAAAALAGGKKSKKKWSKKPPKQQLSKAAKAAAALAGGKKSKKKWSKKPPKQQLSKAAKAAAALAGGKKSKKKWSKKPPKQQLSKAAKAAAALAGGKKSKKKWSKKPPKQQLSKAAKAAAALAGGKKSKKKWSKKPPKQQLSKAAKAAAALAGGKKSKK
YGR220C	YGR220C_idr_1	1.10125	0.708708074007	SKFLQGSIFSISKLHVRYSSTRPFLVAPSSKFLQGSIFSISKLHVRYSSTRPFLVAPSSKFLQGSIFSISKLHVRYSSTRPFLVAPSSKFLQGSIFSISKLHVRYSSTRPFLVAPSSKFLQGSIFSISKLHVRYSSTRPFLVAPSSKFLQGSIFSISKLHVRYSSTRPFLVAPSSKFLQGSIFSISKLHVRYSSTRPFLVAPSSKFLQGSIFSISKLHVRYSSTRPFLVAPSSKFLQGSIFSISKLHVRYSSTRPF
YGR231C	YGR231C_idr_3	1.0274	0.661181444925	QLSKVQQTGGRGQVPSPRGAFAGLGGLLLLGGGQLSKVQQTGGRGQVPSPRGAFAGLGGLLLLGGGQLSKVQQTGGRGQVPSPRGAFAGLGGLLLLGGGQLSKVQQTGGRGQVPSPRGAFAGLGGLLLLGGGQLSKVQQTGGRGQVPSPRGAFAGLGGLLLLGGGQLSKVQQTGGRGQVPSPRGAFAGLGGLLLLGGGQLSKVQQTGGRGQVPSPRGAFAGLGGLLLLGGGQLSKVQQTGGRGQVPSPRGAFAGLG
YHL034C	YHL034C_idr_2	1.05286	0.677566914	RGGFRGRGGFRGRGGFRGGFRGGYRGGFRGRGNFRGRGGARGGFRGGFRGRGGFRGRGGFRGGFRGGYRGGFRGRGNFRGRGGARGGFRGGFRGRGGFRGRGGFRGGFRGGYRGGFRGRGNFRGRGGARGGFRGGFRGRGGFRGRGGFRGGFRGGYRGGFRGRGNFRGRGGARGGFRGGFRGRGGFRGRGGFRGGFRGGYRGGFRGRGNFRGRGGARGGFRGGFRGRGGFRGRGGFRGGFRGGYRGGFRGRGNFRG
YHR059W	YHR059W_idr_1	1.09231	0.702956362621	IPSRISHKFPLFLRSSLAAPKAAYRFSSTIPSRISHKFPLFLRSSLAAPKAAYRFSSTIPSRISHKFPLFLRSSLAAPKAAYRFSSTIPSRISHKFPLFLRSSLAAPKAAYRFSSTIPSRISHKFPLFLRSSLAAPKAAYRFSSTIPSRISHKFPLFLRSSLAAPKAAYRFSSTIPSRISHKFPLFLRSSLAAPKAAYRFSSTIPSRISHKFPLFLRSSLAAPKAAYRFSSTIPSRISHKFPLFLRSSLAAPKAAY
YIL014W	YIL014W_idr_1	1.02557	0.660008286981	LKSLKSRRLILKRLVTLLLSLFFSYLIFSASRNVTSSNLKSLKSRRLILKRLVTLLLSLFFSYLIFSASRNVTSSNLKSLKSRRLILKRLVTLLLSLFFSYLIFSASRNVTSSNLKSLKSRRLILKRLVTLLLSLFFSYLIFSASRNVTSSNLKSLKSRRLILKRLVTLLLSLFFSYLIFSASRNVTSSNLKSLKSRRLILKRLVTLLLSLFFSYLIFSASRNVTSSNLKSLKSRRLILKRLVTLLLSLFFSYLIF
YIL085C	YIL085C_idr_1	1.15531	0.743498129599	AIRLNPKVRRFLLDKCRQKRYGFLFLGCIFAILYCMGTWPAIRLNPKVRRFLLDKCRQKRYGFLFLGCIFAILYCMGTWPAIRLNPKVRRFLLDKCRQKRYGFLFLGCIFAILYCMGTWPAIRLNPKVRRFLLDKCRQKRYGFLFLGCIFAILYCMGTWPAIRLNPKVRRFLLDKCRQKRYGFLFLGCIFAILYCMGTWPAIRLNPKVRRFLLDKCRQKRYGFLFLGCIFAILYCMGTWPAIRLNPKVRRFLLDKC
YJL139C	YJL139C_idr_1	1.03964	0.669062439513	AKGGSLYIVGIFLPIWTFMIYIFGKELFLIRKYQKIDSTYTAKGGSLYIVGIFLPIWTFMIYIFGKELFLIRKYQKIDSTYTAKGGSLYIVGIFLPIWTFMIYIFGKELFLIRKYQKIDSTYTAKGGSLYIVGIFLPIWTFMIYIFGKELFLIRKYQKIDSTYTAKGGSLYIVGIFLPIWTFMIYIFGKELFLIRKYQKIDSTYTAKGGSLYIVGIFLPIWTFMIYIFGKELFLIRKYQKIDSTYTAKGGSLYIVG
YLL031C	YLL031C_idr_2	1.07454	0.691518226104	IILLVFIAILQFISIAFFTRGFLLSRHVLDNISSQNETSKLIILLVFIAILQFISIAFFTRGFLLSRHVLDNISSQNETSKLIILLVFIAILQFISIAFFTRGFLLSRHVLDNISSQNETSKLIILLVFIAILQFISIAFFTRGFLLSRHVLDNISSQNETSKLIILLVFIAILQFISIAFFTRGFLLSRHVLDNISSQNETSKLIILLVFIAILQFISIAFFTRGFLLSRHVLDNISSQNETSKLIILLVFIAIL
YLR139C	YLR139C_idr_1	1.0567	0.68003605397	WKFNKKLARLTYRLYSSSGPSSPLHGKKKLWKFNKKLARLTYRLYSSSGPSSPLHGKKKLWKFNKKLARLTYRLYSSSGPSSPLHGKKKLWKFNKKLARLTYRLYSSSGPSSPLHGKKKLWKFNKKLARLTYRLYSSSGPSSPLHGKKKLWKFNKKLARLTYRLYSSSGPSSPLHGKKKLWKFNKKLARLTYRLYSSSGPSSPLHGKKKLWKFNKKLARLTYRLYSSSGPSSPLHGKKKLWKFNKKLARLTYRLYS
YLR333C	YLR333C_idr_1	1.02418	0.659112001064	PPKQQLSKAAKAAAALAGGKKSKKKWSKKPPKQQLSKAAKAAAALAGGKKSKKKWSKKPPKQQLSKAAKAAAALAGGKKSKKKWSKKPPKQQLSKAAKAAAALAGGKKSKKKWSKKPPKQQLSKAAKAAAALAGGKKSKKKWSKKPPKQQLSKAAKAAAALAGGKKSKKKWSKKPPKQQLSKAAKAAAALAGGKKSKKKWSKKPPKQQLSKAAKAAAALAGGKKSKKKWSKKPPKQQLSKAAKAAAALAGGKKSKK
YLR454W	YLR454W_idr_1	1.27304	0.819261869459	MFPINVLLYKWLIFAVTFLWSCKILLRKLMFPINVLLYKWLIFAVTFLWSCKILLRKLMFPINVLLYKWLIFAVTFLWSCKILLRKLMFPINVLLYKWLIFAVTFLWSCKILLRKLMFPINVLLYKWLIFAVTFLWSCKILLRKLMFPINVLLYKWLIFAVTFLWSCKILLRKLMFPINVLLYKWLIFAVTFLWSCKILLRKLMFPINVLLYKWLIFAVTFLWSCKILLRKLMFPINVLLYKWLIFAVTFLWSCKI
YML104C	YML104C_idr_1	1.55388	1.0	PKFPQFRLILVLFYLISMIQWSVITFSLGFFLNPKFPQFRLILVLFYLISMIQWSVITFSLGFFLNPKFPQFRLILVLFYLISMIQWSVITFSLGFFLNPKFPQFRLILVLFYLISMIQWSVITFSLGFFLNPKFPQFRLILVLFYLISMIQWSVITFSLGFFLNPKFPQFRLILVLFYLISMIQWSVITFSLGFFLNPKFPQFRLILVLFYLISMIQWSVITFSLGFFLNPKFPQFRLILVLFYLISMIQWSVIT
YPL050C	YPL050C_idr_1	1.04248	0.670888460006	SLSLVSYRLRKNPWVNIFLPVLAIFLIYIIFFQRDQSLSLVSYRLRKNPWVNIFLPVLAIFLIYIIFFQRDQSLSLVSYRLRKNPWVNIFLPVLAIFLIYIIFFQRDQSLSLVSYRLRKNPWVNIFLPVLAIFLIYIIFFQRDQSLSLVSYRLRKNPWVNIFLPVLAIFLIYIIFFQRDQSLSLVSYRLRKNPWVNIFLPVLAIFLIYIIFFQRDQSLSLVSYRLRKNPWVNIFLPVLAIFLIYIIFFQRDQSLSL
