## Supplementary File 2 for "Discovering molecular features of intrinsically disordered regions by using evolution for contrastive learning": filter_116_idr_activations.txt

YBL088C	YBL088C_idr_22	0.733819	0.689390527884	SLLFSYARRPVASKIGCSLSKAAAINILKHHVPSLLFSYARRPVASKIGCSLSKAAAINILKHHVPSLLFSYARRPVASKIGCSLSKAAAINILKHHVPSLLFSYARRPVASKIGCSLSKAAAINILKHHVPSLLFSYARRPVASKIGCSLSKAAAINILKHHVPSLLFSYARRPVASKIGCSLSKAAAINILKHHVPSLLFSYARRPVASKIGCSLSKAAAINILKHHVPSLLFSYARRPVASKIGCSLSKAAAI
YDL090C	YDL090C_idr_1	0.761678	0.715563253628	RQRVGRSIARAKFINTALLGRKRPVMERVVDIAHRQRVGRSIARAKFINTALLGRKRPVMERVVDIAHRQRVGRSIARAKFINTALLGRKRPVMERVVDIAHRQRVGRSIARAKFINTALLGRKRPVMERVVDIAHRQRVGRSIARAKFINTALLGRKRPVMERVVDIAHRQRVGRSIARAKFINTALLGRKRPVMERVVDIAHRQRVGRSIARAKFINTALLGRKRPVMERVVDIAHRQRVGRSIARAKFINTAL
YDR331W	YDR331W_idr_1	0.779581	0.73238224978	RIAMHLPLLLLYIFLLPLSGANNTDAAHEVIRIAMHLPLLLLYIFLLPLSGANNTDAAHEVIRIAMHLPLLLLYIFLLPLSGANNTDAAHEVIRIAMHLPLLLLYIFLLPLSGANNTDAAHEVIRIAMHLPLLLLYIFLLPLSGANNTDAAHEVIRIAMHLPLLLLYIFLLPLSGANNTDAAHEVIRIAMHLPLLLLYIFLLPLSGANNTDAAHEVIRIAMHLPLLLLYIFLLPLSGANNTDAAHEVIRIAMHLPL
YEL052W	YEL052W_idr_1	0.75294	0.707353857039	IALKPNAVRTFRQVQHCSFRICRYQSTKSNIALKPNAVRTFRQVQHCSFRICRYQSTKSNIALKPNAVRTFRQVQHCSFRICRYQSTKSNIALKPNAVRTFRQVQHCSFRICRYQSTKSNIALKPNAVRTFRQVQHCSFRICRYQSTKSNIALKPNAVRTFRQVQHCSFRICRYQSTKSNIALKPNAVRTFRQVQHCSFRICRYQSTKSNIALKPNAVRTFRQVQHCSFRICRYQSTKSNIALKPNAVRTFRQVQH
YHL021C	YHL021C_idr_1	0.84076	0.789856929257	LRSNLCRGSRILARLTTTPRTYTSAATAAAALRSNLCRGSRILARLTTTPRTYTSAATAAAALRSNLCRGSRILARLTTTPRTYTSAATAAAALRSNLCRGSRILARLTTTPRTYTSAATAAAALRSNLCRGSRILARLTTTPRTYTSAATAAAALRSNLCRGSRILARLTTTPRTYTSAATAAAALRSNLCRGSRILARLTTTPRTYTSAATAAAALRSNLCRGSRILARLTTTPRTYTSAATAAAALRSNLCRG
YJL102W	YJL102W_idr_1	0.712899	0.669737577273	WKWNVRRWAGARVNISKNRLSVINVGSRYLSWKWNVRRWAGARVNISKNRLSVINVGSRYLSWKWNVRRWAGARVNISKNRLSVINVGSRYLSWKWNVRRWAGARVNISKNRLSVINVGSRYLSWKWNVRRWAGARVNISKNRLSVINVGSRYLSWKWNVRRWAGARVNISKNRLSVINVGSRYLSWKWNVRRWAGARVNISKNRLSVINVGSRYLSWKWNVRRWAGARVNISKNRLSVINVGSRYLSWKWNVRRW
YJL180C	YJL180C_idr_1	0.725892	0.681943739984	LPSLRKGCFIVNSIRLKLPRFYSLNAQPLGTDNTIENNTPTETNRLSLPSLRKGCFIVNSIRLKLPRFYSLNAQPLGTDNTIENNTPTETNRLSLPSLRKGCFIVNSIRLKLPRFYSLNAQPLGTDNTIENNTPTETNRLSLPSLRKGCFIVNSIRLKLPRFYSLNAQPLGTDNTIENNTPTETNRLSLPSLRKGCFIVNSIRLKLPRFYSLNAQPLGTDNTIENNTPTETNRLSLPSLRKGCFIVNSIRLKLPRF
YJL209W	YJL209W_idr_1	0.840108	0.789244277691	FLPRLVRYRTERFIKMVPTRTLRRINHSSRFLPRLVRYRTERFIKMVPTRTLRRINHSSRFLPRLVRYRTERFIKMVPTRTLRRINHSSRFLPRLVRYRTERFIKMVPTRTLRRINHSSRFLPRLVRYRTERFIKMVPTRTLRRINHSSRFLPRLVRYRTERFIKMVPTRTLRRINHSSRFLPRLVRYRTERFIKMVPTRTLRRINHSSRFLPRLVRYRTERFIKMVPTRTLRRINHSSRFLPRLVRYRTERFIKM
YJR061W	YJR061W_idr_1	0.775527	0.728573350032	MLSLRRFSMYVLRSLRLHFKKIIITLLTIQLLFITIFMLSLRRFSMYVLRSLRLHFKKIIITLLTIQLLFITIFMLSLRRFSMYVLRSLRLHFKKIIITLLTIQLLFITIFMLSLRRFSMYVLRSLRLHFKKIIITLLTIQLLFITIFMLSLRRFSMYVLRSLRLHFKKIIITLLTIQLLFITIFMLSLRRFSMYVLRSLRLHFKKIIITLLTIQLLFITIFMLSLRRFSMYVLRSLRLHFKKIIITLLTIQLLFI
YKR095W	YKR095W_idr_13	0.752912	0.707327314965	ELNNAALLLEHTSNEKNAKVKELNAKNQKLELNNAALLLEHTSNEKNAKVKELNAKNQKLELNNAALLLEHTSNEKNAKVKELNAKNQKLELNNAALLLEHTSNEKNAKVKELNAKNQKLELNNAALLLEHTSNEKNAKVKELNAKNQKLELNNAALLLEHTSNEKNAKVKELNAKNQKLELNNAALLLEHTSNEKNAKVKELNAKNQKLELNNAALLLEHTSNEKNAKVKELNAKNQKLELNNAALLLEHTSNEK
YLR299W	YLR299W_idr_1	0.792919	0.744912628977	LLCNRKVPKTLNTCFILHIFTLLTLGVLVLLCNRKVPKTLNTCFILHIFTLLTLGVLVLLCNRKVPKTLNTCFILHIFTLLTLGVLVLLCNRKVPKTLNTCFILHIFTLLTLGVLVLLCNRKVPKTLNTCFILHIFTLLTLGVLVLLCNRKVPKTLNTCFILHIFTLLTLGVLVLLCNRKVPKTLNTCFILHIFTLLTLGVLVLLCNRKVPKTLNTCFILHIFTLLTLGVLVLLCNRKVPKTLNTCFILHIFTLLT
YLR355C	YLR355C_idr_1	0.698897	0.656583403319	LRTQAARLICNSRVITAKRTFALATRAAAYSRPAARFVKLRTQAARLICNSRVITAKRTFALATRAAAYSRPAARFVKLRTQAARLICNSRVITAKRTFALATRAAAYSRPAARFVKLRTQAARLICNSRVITAKRTFALATRAAAYSRPAARFVKLRTQAARLICNSRVITAKRTFALATRAAAYSRPAARFVKLRTQAARLICNSRVITAKRTFALATRAAAYSRPAARFVKLRTQAARLICNSRVITAKRTFA
YLR422W	YLR422W_idr_16	0.698126	0.655859039856	KKARLMRPRRVFTMLFPREIPCNYIPVDSIVNDKKARLMRPRRVFTMLFPREIPCNYIPVDSIVNDKKARLMRPRRVFTMLFPREIPCNYIPVDSIVNDKKARLMRPRRVFTMLFPREIPCNYIPVDSIVNDKKARLMRPRRVFTMLFPREIPCNYIPVDSIVNDKKARLMRPRRVFTMLFPREIPCNYIPVDSIVNDKKARLMRPRRVFTMLFPREIPCNYIPVDSIVNDKKARLMRPRRVFTMLFPREIPCNYI
YLR454W	YLR454W_idr_1	0.805605	0.756830524596	MFPINVLLYKWLIFAVTFLWSCKILLRKLMFPINVLLYKWLIFAVTFLWSCKILLRKLMFPINVLLYKWLIFAVTFLWSCKILLRKLMFPINVLLYKWLIFAVTFLWSCKILLRKLMFPINVLLYKWLIFAVTFLWSCKILLRKLMFPINVLLYKWLIFAVTFLWSCKILLRKLMFPINVLLYKWLIFAVTFLWSCKILLRKLMFPINVLLYKWLIFAVTFLWSCKILLRKLMFPINVLLYKWLIFAVTFLWSCKI
YML031W	YML031W_idr_3	0.722861	0.679096234508	IIQTVVISLLALPHSPLWELALAFIPNILALNIIQTVVISLLALPHSPLWELALAFIPNILALNIIQTVVISLLALPHSPLWELALAFIPNILALNIIQTVVISLLALPHSPLWELALAFIPNILALNIIQTVVISLLALPHSPLWELALAFIPNILALNIIQTVVISLLALPHSPLWELALAFIPNILALNIIQTVVISLLALPHSPLWELALAFIPNILALNIIQTVVISLLALPHSPLWELALAFIPNILALN
YMR267W	YMR267W_idr_1	1.06445	1.0	NLLRMNALTSKARSIERLKQTLNILSIRNNLLRMNALTSKARSIERLKQTLNILSIRNNLLRMNALTSKARSIERLKQTLNILSIRNNLLRMNALTSKARSIERLKQTLNILSIRNNLLRMNALTSKARSIERLKQTLNILSIRNNLLRMNALTSKARSIERLKQTLNILSIRNNLLRMNALTSKARSIERLKQTLNILSIRNNLLRMNALTSKARSIERLKQTLNILSIRNNLLRMNALTSKARSIERLKQTLNI
YNL073W	YNL073W_idr_1	0.711246	0.668184529912	NVLLKRRSLTFAPRWLWCKCRSSRSRPYSLAHAVDTSKNVLLKRRSLTFAPRWLWCKCRSSRSRPYSLAHAVDTSKNVLLKRRSLTFAPRWLWCKCRSSRSRPYSLAHAVDTSKNVLLKRRSLTFAPRWLWCKCRSSRSRPYSLAHAVDTSKNVLLKRRSLTFAPRWLWCKCRSSRSRPYSLAHAVDTSKNVLLKRRSLTFAPRWLWCKCRSSRSRPYSLAHAVDTSKNVLLKRRSLTFAPRWLWCKCRSSRSRPY
YNL213C	YNL213C_idr_3	0.704679	0.662014729396	CRSFHCLRCGPLLNENRGWSSKKIIKLVNKSCRSFHCLRCGPLLNENRGWSSKKIIKLVNKSCRSFHCLRCGPLLNENRGWSSKKIIKLVNKSCRSFHCLRCGPLLNENRGWSSKKIIKLVNKSCRSFHCLRCGPLLNENRGWSSKKIIKLVNKSCRSFHCLRCGPLLNENRGWSSKKIIKLVNKSCRSFHCLRCGPLLNENRGWSSKKIIKLVNKSCRSFHCLRCGPLLNENRGWSSKKIIKLVNKSCRSFHCLR
YOR334W	YOR334W_idr_1	0.713276	0.670091303618	NRRLLVRSISCFQPLSRITFGRPNTPFLRKYADTSTAANTNSTILRKQLLSLNRRLLVRSISCFQPLSRITFGRPNTPFLRKYADTSTAANTNSTILRKQLLSLNRRLLVRSISCFQPLSRITFGRPNTPFLRKYADTSTAANTNSTILRKQLLSLNRRLLVRSISCFQPLSRITFGRPNTPFLRKYADTSTAANTNSTILRKQLLSLNRRLLVRSISCFQPLSRITFGRPNTPFLRKYADTSTAANTNSTILRKQ
YPR030W	YPR030W_idr_14	0.938232	0.881427255844	RKLKVLQKLSMRKRRSFSNKAVLRENILNNLNASNSTNRKLKVLQKLSMRKRRSFSNKAVLRENILNNLNASNSTNRKLKVLQKLSMRKRRSFSNKAVLRENILNNLNASNSTNRKLKVLQKLSMRKRRSFSNKAVLRENILNNLNASNSTNRKLKVLQKLSMRKRRSFSNKAVLRENILNNLNASNSTNRKLKVLQKLSMRKRRSFSNKAVLRENILNNLNASNSTNRKLKVLQKLSMRKRRSFSNKAVLRENIL
