## Supplementary File 2 for "Discovering molecular features of intrinsically disordered regions by using evolution for contrastive learning": filter_117_idr_activations.txt

YBL088C	YBL088C_idr_22	0.744767	0.864048480849	SLLFSYARRPVASKIGCSLSKAAAINILKHHVPSLLFSYARRPVASKIGCSLSKAAAINILKHHVPSLLFSYARRPVASKIGCSLSKAAAINILKHHVPSLLFSYARRPVASKIGCSLSKAAAINILKHHVPSLLFSYARRPVASKIGCSLSKAAAINILKHHVPSLLFSYARRPVASKIGCSLSKAAAINILKHHVPSLLFSYARRPVASKIGCSLSKAAAINILKHHVPSLLFSYARRPVASKIGCSLSKAAAI
YBL091C-A	YBL091C-A_idr_1	0.627832	0.728385251695	KPSGNHDAESARAPSAGNGQSLSSRALLIITVIKPSGNHDAESARAPSAGNGQSLSSRALLIITVIKPSGNHDAESARAPSAGNGQSLSSRALLIITVIKPSGNHDAESARAPSAGNGQSLSSRALLIITVIKPSGNHDAESARAPSAGNGQSLSSRALLIITVIKPSGNHDAESARAPSAGNGQSLSSRALLIITVIKPSGNHDAESARAPSAGNGQSLSSRALLIITVIKPSGNHDAESARAPSAGNGQSLSSR
YBL099W	YBL099W_idr_1	0.807791	0.937165988308	LARTAAIRSLSRTLINSTKAARPAAAALASTRRLASTKALARTAAIRSLSRTLINSTKAARPAAAALASTRRLASTKALARTAAIRSLSRTLINSTKAARPAAAALASTRRLASTKALARTAAIRSLSRTLINSTKAARPAAAALASTRRLASTKALARTAAIRSLSRTLINSTKAARPAAAALASTRRLASTKALARTAAIRSLSRTLINSTKAARPAAAALASTRRLASTKALARTAAIRSLSRTLINSTKAAR
YBR010W	YBR010W_idr_1	0.621268	0.720769389231	ARTKQTARKSTGGKAPRKQLASKAARKSAPSTGGVKKPARTKQTARKSTGGKAPRKQLASKAARKSAPSTGGVKKPARTKQTARKSTGGKAPRKQLASKAARKSAPSTGGVKKPARTKQTARKSTGGKAPRKQLASKAARKSAPSTGGVKKPARTKQTARKSTGGKAPRKQLASKAARKSAPSTGGVKKPARTKQTARKSTGGKAPRKQLASKAARKSAPSTGGVKKPARTKQTARKSTGGKAPRKQLASKAARKS
YBR203W	YBR203W_idr_2	0.681694	0.790873854766	VVSRSSSITSTSSGNSTGVHSTRRQRSNSSVASITTSIMSSIVVSRSSSITSTSSGNSTGVHSTRRQRSNSSVASITTSIMSSIVVSRSSSITSTSSGNSTGVHSTRRQRSNSSVASITTSIMSSIVVSRSSSITSTSSGNSTGVHSTRRQRSNSSVASITTSIMSSIVVSRSSSITSTSSGNSTGVHSTRRQRSNSSVASITTSIMSSIVVSRSSSITSTSSGNSTGVHSTRRQRSNSSVASITTSIMSSIVVSR
YCL027W	YCL027W_idr_1	0.861951	1.0	VATIMQTTTTVLTTVAAMSTTLASNYISSQASSVATIMQTTTTVLTTVAAMSTTLASNYISSQASSVATIMQTTTTVLTTVAAMSTTLASNYISSQASSVATIMQTTTTVLTTVAAMSTTLASNYISSQASSVATIMQTTTTVLTTVAAMSTTLASNYISSQASSVATIMQTTTTVLTTVAAMSTTLASNYISSQASSVATIMQTTTTVLTTVAAMSTTLASNYISSQASSVATIMQTTTTVLTTVAAMSTTLASN
YCR004C	YCR004C_idr_2	0.71511	0.829641564046	KPSTEKKTTTSDAAKRQTKPAAATTAEKKEDKGLLSCCKPSTEKKTTTSDAAKRQTKPAAATTAEKKEDKGLLSCCKPSTEKKTTTSDAAKRQTKPAAATTAEKKEDKGLLSCCKPSTEKKTTTSDAAKRQTKPAAATTAEKKEDKGLLSCCKPSTEKKTTTSDAAKRQTKPAAATTAEKKEDKGLLSCCKPSTEKKTTTSDAAKRQTKPAAATTAEKKEDKGLLSCCKPSTEKKTTTSDAAKRQTKPAAATTAEK
YDL042C	YDL042C_idr_2	0.617873	0.716830831996	LIGTINSIVHINSQERVQDLGSAISVTNVEDPLAKKQLIGTINSIVHINSQERVQDLGSAISVTNVEDPLAKKQLIGTINSIVHINSQERVQDLGSAISVTNVEDPLAKKQLIGTINSIVHINSQERVQDLGSAISVTNVEDPLAKKQLIGTINSIVHINSQERVQDLGSAISVTNVEDPLAKKQLIGTINSIVHINSQERVQDLGSAISVTNVEDPLAKKQLIGTINSIVHINSQERVQDLGSAISVTNVEDPLA
YDL240W	YDL240W_idr_2	0.690443	0.8010242351	VQLQKLDNYESINHFISTVMQSKTIDYSECDIKTPVTVKDSTTTVIQGEINKVQLQKLDNYESINHFISTVMQSKTIDYSECDIKTPVTVKDSTTTVIQGEINKVQLQKLDNYESINHFISTVMQSKTIDYSECDIKTPVTVKDSTTTVIQGEINKVQLQKLDNYESINHFISTVMQSKTIDYSECDIKTPVTVKDSTTTVIQGEINKVQLQKLDNYESINHFISTVMQSKTIDYSECDIKTPVTVKDSTTTVIQG
YDR037W	YDR037W_idr_2	0.700655	0.812871577905	KKRIKQRQVEAKKAAKKAAAQPKPASKKKTDLFADLKKRIKQRQVEAKKAAKKAAAQPKPASKKKTDLFADLKKRIKQRQVEAKKAAKKAAAQPKPASKKKTDLFADLKKRIKQRQVEAKKAAKKAAAQPKPASKKKTDLFADLKKRIKQRQVEAKKAAKKAAAQPKPASKKKTDLFADLKKRIKQRQVEAKKAAKKAAAQPKPASKKKTDLFADLKKRIKQRQVEAKKAAKKAAAQPKPASKKKTDLFADLKKRI
YDR055W	YDR055W_idr_1	0.722908	0.838687950661	QLHSLIASTALLITSALAATSSSSSIPSSCQLHSLIASTALLITSALAATSSSSSIPSSCQLHSLIASTALLITSALAATSSSSSIPSSCQLHSLIASTALLITSALAATSSSSSIPSSCQLHSLIASTALLITSALAATSSSSSIPSSCQLHSLIASTALLITSALAATSSSSSIPSSCQLHSLIASTALLITSALAATSSSSSIPSSCQLHSLIASTALLITSALAATSSSSSIPSSCQLHSLIASTALLITSA
YDR129C	YDR129C_idr_2	0.626174	0.72646202756	PQTTFNVAPNSTPIVSTAATGLQHKGKGTQAKIIVAGSQPQTTFNVAPNSTPIVSTAATGLQHKGKGTQAKIIVAGSQPQTTFNVAPNSTPIVSTAATGLQHKGKGTQAKIIVAGSQPQTTFNVAPNSTPIVSTAATGLQHKGKGTQAKIIVAGSQPQTTFNVAPNSTPIVSTAATGLQHKGKGTQAKIIVAGSQPQTTFNVAPNSTPIVSTAATGLQHKGKGTQAKIIVAGSQPQTTFNVAPNSTPIVSTAATGL
YDR232W	YDR232W_idr_1	0.66148	0.767421750426	QRSIFARFGNSSAAVSTLNRLSTTAAPHAKNGYATATGAGAAAATATASSTHAAAAAAAAANHQRSIFARFGNSSAAVSTLNRLSTTAAPHAKNGYATATGAGAAAATATASSTHAAAAAAAAANHQRSIFARFGNSSAAVSTLNRLSTTAAPHAKNGYATATGAGAAAATATASSTHAAAAAAAAANHQRSIFARFGNSSAAVSTLNRLSTTAAPHAKNGYATATGAGAAAATATASSTHAAAAAAAAANHQRSI
YDR279W	YDR279W_idr_4	0.646034	0.749501992686	LNSNGRVSLPVKKVTKKIVQNKKPKVAIGKGAILNSNGRVSLPVKKVTKKIVQNKKPKVAIGKGAILNSNGRVSLPVKKVTKKIVQNKKPKVAIGKGAILNSNGRVSLPVKKVTKKIVQNKKPKVAIGKGAILNSNGRVSLPVKKVTKKIVQNKKPKVAIGKGAILNSNGRVSLPVKKVTKKIVQNKKPKVAIGKGAILNSNGRVSLPVKKVTKKIVQNKKPKVAIGKGAILNSNGRVSLPVKKVTKKIVQNKKPK
YDR326C	YDR326C_idr_10	0.656149	0.761237518526	NGTVQNSVLSNHIKESNNKKVKLVNGVSDHKINGTVQNSVLSNHIKESNNKKVKLVNGVSDHKINGTVQNSVLSNHIKESNNKKVKLVNGVSDHKINGTVQNSVLSNHIKESNNKKVKLVNGVSDHKINGTVQNSVLSNHIKESNNKKVKLVNGVSDHKINGTVQNSVLSNHIKESNNKKVKLVNGVSDHKINGTVQNSVLSNHIKESNNKKVKLVNGVSDHKINGTVQNSVLSNHIKESNNKKVKLVNGVSDHKI
YDR457W	YDR457W_idr_22	0.748199	0.868029842475	VQDDRTTKTDVKLADPHMNFIRKFAIEAIIKAIRNATSSSKLLESVQDDRTTKTDVKLADPHMNFIRKFAIEAIIKAIRNATSSSKLLESVQDDRTTKTDVKLADPHMNFIRKFAIEAIIKAIRNATSSSKLLESVQDDRTTKTDVKLADPHMNFIRKFAIEAIIKAIRNATSSSKLLESVQDDRTTKTDVKLADPHMNFIRKFAIEAIIKAIRNATSSSKLLESVQDDRTTKTDVKLADPHMNFIRKFAIEAIIK
YDR499W	YDR499W_idr_4	0.609875	0.707551752688	STTLSTNTNTITPDSSSVAIEAKPQSPQSKKRKISDSTTLSTNTNTITPDSSSVAIEAKPQSPQSKKRKISDSTTLSTNTNTITPDSSSVAIEAKPQSPQSKKRKISDSTTLSTNTNTITPDSSSVAIEAKPQSPQSKKRKISDSTTLSTNTNTITPDSSSVAIEAKPQSPQSKKRKISDSTTLSTNTNTITPDSSSVAIEAKPQSPQSKKRKISDSTTLSTNTNTITPDSSSVAIEAKPQSPQSKKRKISDSTTL
YEL042W	YEL042W_idr_2	0.667158	0.774008924474	NYRFAIGAFAVIMLILLIKTSSIGPPSIARTVTPNASIPKTPEDNYRFAIGAFAVIMLILLIKTSSIGPPSIARTVTPNASIPKTPEDNYRFAIGAFAVIMLILLIKTSSIGPPSIARTVTPNASIPKTPEDNYRFAIGAFAVIMLILLIKTSSIGPPSIARTVTPNASIPKTPEDNYRFAIGAFAVIMLILLIKTSSIGPPSIARTVTPNASIPKTPEDNYRFAIGAFAVIMLILLIKTSSIGPPSIARTVTPNA
YEL043W	YEL043W_idr_6	0.698993	0.810943374907	RLNASKKSLITSIVVNANVENDKPIASGELRLNASKKSLITSIVVNANVENDKPIASGELRLNASKKSLITSIVVNANVENDKPIASGELRLNASKKSLITSIVVNANVENDKPIASGELRLNASKKSLITSIVVNANVENDKPIASGELRLNASKKSLITSIVVNANVENDKPIASGELRLNASKKSLITSIVVNANVENDKPIASGELRLNASKKSLITSIVVNANVENDKPIASGELRLNASKKSLITSIVVN
YER011W	YER011W_idr_3	0.642353	0.745231857006	GVSKMLTMVPWYSSRLEPALKSLNGDASSSAAPSSSAAPTSSAAPSSSAAPTSSAASSSSEAKSSSAAPSSSEAKSSSAAPSSSEAKSSSAAPSSSEAKSSSAAPSSTEAKITSAAPSSTGAKTSAISQITDGQIQATKAVSEQTENGAAKAFVGMGAGVVAAAAMLLGVSKMLTMVPWYSSRLEPALKSLNGDASSSAAPSSSAAPTSSAAPSSSAAPTSSAASSSSEAKSSSAAPSSSEAKSSSAAPSSSEAKS
YGL031C	YGL031C_idr_2	0.606369	0.703484989731	RKAEKAKSAGTQSSKFSKQQAKGAFQKVAATSRRKAEKAKSAGTQSSKFSKQQAKGAFQKVAATSRRKAEKAKSAGTQSSKFSKQQAKGAFQKVAATSRRKAEKAKSAGTQSSKFSKQQAKGAFQKVAATSRRKAEKAKSAGTQSSKFSKQQAKGAFQKVAATSRRKAEKAKSAGTQSSKFSKQQAKGAFQKVAATSRRKAEKAKSAGTQSSKFSKQQAKGAFQKVAATSRRKAEKAKSAGTQSSKFSKQQAKGAF
YGL068W	YGL068W_idr_1	0.636838	0.73883374145	SLRILAKRSSSIWMKTRVTPALISPITITTRFNSTTTTAPSHKDDSLRILAKRSSSIWMKTRVTPALISPITITTRFNSTTTTAPSHKDDSLRILAKRSSSIWMKTRVTPALISPITITTRFNSTTTTAPSHKDDSLRILAKRSSSIWMKTRVTPALISPITITTRFNSTTTTAPSHKDDSLRILAKRSSSIWMKTRVTPALISPITITTRFNSTTTTAPSHKDDSLRILAKRSSSIWMKTRVTPALISPITITTR
YGL151W	YGL151W_idr_6	0.657357	0.762638584404	IQEEEEDTTTTANINEVKKASDLVDTPSNNTAATADTTIQEEEEDTTTTANINEVKKASDLVDTPSNNTAATADTTIQEEEEDTTTTANINEVKKASDLVDTPSNNTAATADTTIQEEEEDTTTTANINEVKKASDLVDTPSNNTAATADTTIQEEEEDTTTTANINEVKKASDLVDTPSNNTAATADTTIQEEEEDTTTTANINEVKKASDLVDTPSNNTAATADTTIQEEEEDTTTTANINEVKKASDLVDTPS
YGR148C	YGR148C_idr_2	0.604413	0.701215181411	EKAARKAEKAKSAGVQGSKVSKQQAKGAFQKVAATSREKAARKAEKAKSAGVQGSKVSKQQAKGAFQKVAATSREKAARKAEKAKSAGVQGSKVSKQQAKGAFQKVAATSREKAARKAEKAKSAGVQGSKVSKQQAKGAFQKVAATSREKAARKAEKAKSAGVQGSKVSKQQAKGAFQKVAATSREKAARKAEKAKSAGVQGSKVSKQQAKGAFQKVAATSREKAARKAEKAKSAGVQGSKVSKQQAKGAFQKVAA
YGR189C	YGR189C_idr_1	0.674745	0.782811969159	KVLDLLTVLSASSLLSTFAAAESTATADSTKVLDLLTVLSASSLLSTFAAAESTATADSTKVLDLLTVLSASSLLSTFAAAESTATADSTKVLDLLTVLSASSLLSTFAAAESTATADSTKVLDLLTVLSASSLLSTFAAAESTATADSTKVLDLLTVLSASSLLSTFAAAESTATADSTKVLDLLTVLSASSLLSTFAAAESTATADSTKVLDLLTVLSASSLLSTFAAAESTATADSTKVLDLLTVLSASSLLS
YGR193C	YGR193C_idr_2	0.726976	0.843408327688	TIKLPQEANTANAKSIEIKKPSADSTEATQQHLKKATVTPIKTVDGSTIKLPQEANTANAKSIEIKKPSADSTEATQQHLKKATVTPIKTVDGSTIKLPQEANTANAKSIEIKKPSADSTEATQQHLKKATVTPIKTVDGSTIKLPQEANTANAKSIEIKKPSADSTEATQQHLKKATVTPIKTVDGSTIKLPQEANTANAKSIEIKKPSADSTEATQQHLKKATVTPIKTVDGSTIKLPQEANTANAKSIEIKKP
YGR279C	YGR279C_idr_1	0.654991	0.759893709573	RLSNLIASASLLSAATLAAPANHEHKDKRAVRLSNLIASASLLSAATLAAPANHEHKDKRAVRLSNLIASASLLSAATLAAPANHEHKDKRAVRLSNLIASASLLSAATLAAPANHEHKDKRAVRLSNLIASASLLSAATLAAPANHEHKDKRAVRLSNLIASASLLSAATLAAPANHEHKDKRAVRLSNLIASASLLSAATLAAPANHEHKDKRAVRLSNLIASASLLSAATLAAPANHEHKDKRAVRLSNLIAS
YHR020W	YHR020W_idr_2	0.734641	0.852300231247	TATEGKKQQKKQQPSKAGTAAAAAAAALEDTATEGKKQQKKQQPSKAGTAAAAAAAALEDTATEGKKQQKKQQPSKAGTAAAAAAAALEDTATEGKKQQKKQQPSKAGTAAAAAAAALEDTATEGKKQQKKQQPSKAGTAAAAAAAALEDTATEGKKQQKKQQPSKAGTAAAAAAAALEDTATEGKKQQKKQQPSKAGTAAAAAAAALEDTATEGKKQQKKQQPSKAGTAAAAAAAALEDTATEGKKQQKKQQPSK
YHR039C	YHR039C_idr_3	0.611038	0.708901439465	QIIQDNQKLIGITTLVASIFTLYVLVKIISTPQIIQDNQKLIGITTLVASIFTLYVLVKIISTPQIIQDNQKLIGITTLVASIFTLYVLVKIISTPQIIQDNQKLIGITTLVASIFTLYVLVKIISTPQIIQDNQKLIGITTLVASIFTLYVLVKIISTPQIIQDNQKLIGITTLVASIFTLYVLVKIISTPQIIQDNQKLIGITTLVASIFTLYVLVKIISTPQIIQDNQKLIGITTLVASIFTLYVLVKIISTP
YHR101C	YHR101C_idr_5	0.641245	0.743946687995	KITNKKDNVKQTSPQLLKKVQEIQKKPSQQVSKITNKKDNVKQTSPQLLKKVQEIQKKPSQQVSKITNKKDNVKQTSPQLLKKVQEIQKKPSQQVSKITNKKDNVKQTSPQLLKKVQEIQKKPSQQVSKITNKKDNVKQTSPQLLKKVQEIQKKPSQQVSKITNKKDNVKQTSPQLLKKVQEIQKKPSQQVSKITNKKDNVKQTSPQLLKKVQEIQKKPSQQVSKITNKKDNVKQTSPQLLKKVQEIQKKPSQQVS
YHR164C	YHR164C_idr_1	0.634814	0.736485031982	PGTPQKNKRSASISVSPAKKTEEKEIIQNDSKAILSKQTKRKKPGTPQKNKRSASISVSPAKKTEEKEIIQNDSKAILSKQTKRKKPGTPQKNKRSASISVSPAKKTEEKEIIQNDSKAILSKQTKRKKPGTPQKNKRSASISVSPAKKTEEKEIIQNDSKAILSKQTKRKKPGTPQKNKRSASISVSPAKKTEEKEIIQNDSKAILSKQTKRKKPGTPQKNKRSASISVSPAKKTEEKEIIQNDSKAILSKQTKR
YHR164C	YHR164C_idr_16	0.675192	0.783329770911	LNNRLLDKEKGVTTIQSVVESELEQSSLIATLNNRLLDKEKGVTTIQSVVESELEQSSLIATLNNRLLDKEKGVTTIQSVVESELEQSSLIATLNNRLLDKEKGVTTIQSVVESELEQSSLIATLNNRLLDKEKGVTTIQSVVESELEQSSLIATLNNRLLDKEKGVTTIQSVVESELEQSSLIATLNNRLLDKEKGVTTIQSVVESELEQSSLIATLNNRLLDKEKGVTTIQSVVESELEQSSLIATLNNRLLDK
YHR197W	YHR197W_idr_6	0.615623	0.714220109863	IDSLFKNRKSIMKQQTKTKQSKRSKSAEGAFIDSLFKNRKSIMKQQTKTKQSKRSKSAEGAFIDSLFKNRKSIMKQQTKTKQSKRSKSAEGAFIDSLFKNRKSIMKQQTKTKQSKRSKSAEGAFIDSLFKNRKSIMKQQTKTKQSKRSKSAEGAFIDSLFKNRKSIMKQQTKTKQSKRSKSAEGAFIDSLFKNRKSIMKQQTKTKQSKRSKSAEGAFIDSLFKNRKSIMKQQTKTKQSKRSKSAEGAFIDSLFKNR
YIL011W	YIL011W_idr_2	0.69677	0.808364116422	AGISITSLGQTVSESGSESATASSDASSASESSSAASSSASESSSAASSSASESSSAASSSASESSSAASSSASEAAKSSSSAKSSGSSAASSAASSASSKASSAASSSAKASSSAEKSTNSSSSATSKNAGAAMDMGFFSAGVGAAIAGAAAMLLAGISITSLGQTVSESGSESATASSDASSASESSSAASSSASESSSAASSSASESSSAASSSASESSSAASSSASEAAKSSSSAKSSGSSAASSAASSASS
YIL055C	YIL055C_idr_1	0.777343	0.9018418543	TLEPHYSAKSAASASAFVARSATESSTASTKAAPRKKTLEPHYSAKSAASASAFVARSATESSTASTKAAPRKKTLEPHYSAKSAASASAFVARSATESSTASTKAAPRKKTLEPHYSAKSAASASAFVARSATESSTASTKAAPRKKTLEPHYSAKSAASASAFVARSATESSTASTKAAPRKKTLEPHYSAKSAASASAFVARSATESSTASTKAAPRKKTLEPHYSAKSAASASAFVARSATESSTASTKAAP
YIL072W	YIL072W_idr_3	0.615176	0.71370223896	SMEKAGNTNFIRVDPFDLILQQQEENKLEESVPTKPQNFVTSQTTNVLGNLLNSSQASIQPTQFVSNNPVTGICSCECSMEKAGNTNFIRVDPFDLILQQQEENKLEESVPTKPQNFVTSQTTNVLGNLLNSSQASIQPTQFVSNNPVTGICSCECSMEKAGNTNFIRVDPFDLILQQQEENKLEESVPTKPQNFVTSQTTNVLGNLLNSSQASIQPTQFVSNNPVTGICSCECSMEKAGNTNFIRVDPFDLILQQ
YIL123W	YIL123W_idr_2	0.633599	0.735076152055	DSDGHTVTPAASEVATAATSAIITTSVLAPTSSAAAADSSASIAVSSAALAKNEKISDAAASATASTSQGASSSSSSSSATSTLESSSVSSSSEEAAPTSTVVSTSSATQSSASSATKSSTSSTSPSTSTSTSTSSTSSSSSSSSSSSSSSSGSGSIYGDLADFSGDSDGHTVTPAASEVATAATSAIITTSVLAPTSSAAAADSSASIAVSSAALAKNEKISDAAASATASTSQGASSSSSSSSATSTLESSSVS
YJL159W	YJL159W_idr_1	0.622524	0.722227158826	QYKKTLVASALAATTLAAYAPSEPWSTLTPTATYSGGVTDYASTFGIAVQPISTTSSASSAATTASSKAKRAASQIGDGQVQAATTTASVSTKSTAAAVSQIGDGQIQATTKTTAAAVSQIGDGQIQAAPKSTAAAVSQIGDGQVQATTKTTAAAVSQIGDGQVQATTKTTAAAVSQIGDGQVQATTKTTAAAVSQIGDGQVQATTKTTAAAVSQITDGQVQATTKTTQAASQVSDGQVQATTATSASAAATSTDP
YJR066W	YJR066W_idr_6	0.603692	0.700378732427	ILNNDVLPTKILEANTTDYKPAEQMEAADAGVAKLPINQSVLILNNDVLPTKILEANTTDYKPAEQMEAADAGVAKLPINQSVLILNNDVLPTKILEANTTDYKPAEQMEAADAGVAKLPINQSVLILNNDVLPTKILEANTTDYKPAEQMEAADAGVAKLPINQSVLILNNDVLPTKILEANTTDYKPAEQMEAADAGVAKLPINQSVLILNNDVLPTKILEANTTDYKPAEQMEAADAGVAKLPINQSVLILNN
YJR121W	YJR121W_idr_1	0.671431	0.7789663507	VLPRLYTATSRAAFKAAKQSAPLLSTSWKRCMASAAQSVLPRLYTATSRAAFKAAKQSAPLLSTSWKRCMASAAQSVLPRLYTATSRAAFKAAKQSAPLLSTSWKRCMASAAQSVLPRLYTATSRAAFKAAKQSAPLLSTSWKRCMASAAQSVLPRLYTATSRAAFKAAKQSAPLLSTSWKRCMASAAQSVLPRLYTATSRAAFKAAKQSAPLLSTSWKRCMASAAQSVLPRLYTATSRAAFKAAKQSAPLLSTSW
YKL113C	YKL113C_idr_1	0.606874	0.704070697642	TKEQLAAAAKRAQENKKLNKNKNKVTKGRRTKEQLAAAAKRAQENKKLNKNKNKVTKGRRTKEQLAAAAKRAQENKKLNKNKNKVTKGRRTKEQLAAAAKRAQENKKLNKNKNKVTKGRRTKEQLAAAAKRAQENKKLNKNKNKVTKGRRTKEQLAAAAKRAQENKKLNKNKNKVTKGRRTKEQLAAAAKRAQENKKLNKNKNKVTKGRRTKEQLAAAAKRAQENKKLNKNKNKVTKGRRTKEQLAAAAKRAQENK
YKL122C	YKL122C_idr_3	0.687122	0.797170802592	KKTATEPKQKANAVQNNNGNSAASKKKKNKNKGKKKRKKTATEPKQKANAVQNNNGNSAASKKKKNKNKGKKKRKKTATEPKQKANAVQNNNGNSAASKKKKNKNKGKKKRKKTATEPKQKANAVQNNNGNSAASKKKKNKNKGKKKRKKTATEPKQKANAVQNNNGNSAASKKKKNKNKGKKKRKKTATEPKQKANAVQNNNGNSAASKKKKNKNKGKKKRKKTATEPKQKANAVQNNNGNSAASKKKKNKNKGK
YKL141W	YKL141W_idr_1	0.75481	0.875700126677	SAMMVKLGLNKSALLLKPSAFSRAAALSSSRRLLFNTARTNFLSTSPLKNVASEMNTKAAISAMMVKLGLNKSALLLKPSAFSRAAALSSSRRLLFNTARTNFLSTSPLKNVASEMNTKAAISAMMVKLGLNKSALLLKPSAFSRAAALSSSRRLLFNTARTNFLSTSPLKNVASEMNTKAAISAMMVKLGLNKSALLLKPSAFSRAAALSSSRRLLFNTARTNFLSTSPLKNVASEMNTKAAISAMMVKLGLNKS
YKL148C	YKL148C_idr_1	0.624235	0.724212134692	LSLKKSALSKLTLLRNTRTFTSSALVRQTQGSVNGSASRSALSLKKSALSKLTLLRNTRTFTSSALVRQTQGSVNGSASRSALSLKKSALSKLTLLRNTRTFTSSALVRQTQGSVNGSASRSALSLKKSALSKLTLLRNTRTFTSSALVRQTQGSVNGSASRSALSLKKSALSKLTLLRNTRTFTSSALVRQTQGSVNGSASRSALSLKKSALSKLTLLRNTRTFTSSALVRQTQGSVNGSASRSALSLKKSALSK
YKL154W	YKL154W_idr_1	0.753261	0.873902273079	LSNTLIIACLLVIGTTIALIAVQKASSKTGIKQKLSNTLIIACLLVIGTTIALIAVQKASSKTGIKQKLSNTLIIACLLVIGTTIALIAVQKASSKTGIKQKLSNTLIIACLLVIGTTIALIAVQKASSKTGIKQKLSNTLIIACLLVIGTTIALIAVQKASSKTGIKQKLSNTLIIACLLVIGTTIALIAVQKASSKTGIKQKLSNTLIIACLLVIGTTIALIAVQKASSKTGIKQKLSNTLIIACLLVIGTTIA
YKL163W	YKL163W_idr_2	0.728913	0.845654970465	SASSVASSKAKRAASQIGDGQVQAATTTAAVSKKSTAAAVSQITDGQVQAAKSTAAAVSQITDGQVQAAKSTAAAVSQITDGQVSASSVASSKAKRAASQIGDGQVQAATTTAAVSKKSTAAAVSQITDGQVQAAKSTAAAVSQITDGQVQAAKSTAAAVSQITDGQVSASSVASSKAKRAASQIGDGQVQAATTTAAVSKKSTAAAVSQITDGQVQAAKSTAAAVSQITDGQVQAAKSTAAAVSQITDGQVSASS
YKL164C	YKL164C_idr_2	0.712977	0.827166999985	SSKAKRAAAISQIGDGQIQATTKTTAAAVSQIGDSSKAKRAAAISQIGDGQIQATTKTTAAAVSQIGDSSKAKRAAAISQIGDGQIQATTKTTAAAVSQIGDSSKAKRAAAISQIGDGQIQATTKTTAAAVSQIGDSSKAKRAAAISQIGDGQIQATTKTTAAAVSQIGDSSKAKRAAAISQIGDGQIQATTKTTAAAVSQIGDSSKAKRAAAISQIGDGQIQATTKTTAAAVSQIGDSSKAKRAAAISQIGDGQI
YKL192C	YKL192C_idr_1	0.62753	0.728034933362	FRSVCRISSRVAPSAYRTIMGRSVMSNTILAFRSVCRISSRVAPSAYRTIMGRSVMSNTILAFRSVCRISSRVAPSAYRTIMGRSVMSNTILAFRSVCRISSRVAPSAYRTIMGRSVMSNTILAFRSVCRISSRVAPSAYRTIMGRSVMSNTILAFRSVCRISSRVAPSAYRTIMGRSVMSNTILAFRSVCRISSRVAPSAYRTIMGRSVMSNTILAFRSVCRISSRVAPSAYRTIMGRSVMSNTILAFRSVCRIS
YKR013W	YKR013W_idr_3	0.716758	0.831553378286	AVVAESATFEESSTETSEAFSTATATIQAVQTSASATQDDVTTTLTSSTQPTSTTTPTTTTTSPTTTTSPTTTASPTTTASPTTATTTQSTASSTQAVVAESATFEESSTETSEAFSTATATIQAVQTSASATQDDVTTTLTSSTQPTSTTTPTTTTTSPTTTTSPTTTASPTTTASPTTATTTQSTASSTQAVVAESATFEESSTETSEAFSTATATIQAVQTSASATQDDVTTTLTSSTQPTSTTTPTTTTTSP
YKR042W	YKR042W_idr_2	0.758455	0.879928356927	AATTATSAAADGKVESVAAATTTLSSTAAAATTSAAASSSSSSSSSSSSSSSVAATTATSAAADGKVESVAAATTTLSSTAAAATTSAAASSSSSSSSSSSSSSSVAATTATSAAADGKVESVAAATTTLSSTAAAATTSAAASSSSSSSSSSSSSSSVAATTATSAAADGKVESVAAATTTLSSTAAAATTSAAASSSSSSSSSSSSSSSVAATTATSAAADGKVESVAAATTTLSSTAAAATTSAAASSSSSSS
YKR077W	YKR077W_idr_3	0.663176	0.769389784327	KKYSKVPLKSTTSLQPAATAPSPLVSNIIKPSPKKLASPKKYSKVPLKSTTSLQPAATAPSPLVSNIIKPSPKKLASPKKYSKVPLKSTTSLQPAATAPSPLVSNIIKPSPKKLASPKKYSKVPLKSTTSLQPAATAPSPLVSNIIKPSPKKLASPKKYSKVPLKSTTSLQPAATAPSPLVSNIIKPSPKKLASPKKYSKVPLKSTTSLQPAATAPSPLVSNIIKPSPKKLASPKKYSKVPLKSTTSLQPAATAPS
YKR095W	YKR095W_idr_18	0.622543	0.722248595598	ELLKVVRNLADKLESKEKKSKQSLQKIESETVNEAKEAIELLKVVRNLADKLESKEKKSKQSLQKIESETVNEAKEAIELLKVVRNLADKLESKEKKSKQSLQKIESETVNEAKEAIELLKVVRNLADKLESKEKKSKQSLQKIESETVNEAKEAIELLKVVRNLADKLESKEKKSKQSLQKIESETVNEAKEAIELLKVVRNLADKLESKEKKSKQSLQKIESETVNEAKEAIELLKVVRNLADKLESKEKKSKQ
YLR121C	YLR121C_idr_3	0.621872	0.721470994009	VPSAIRAPSYNNTWSNYASATSGGNIFTTVRTFNGTSTATTTRSTTTKKTNSTTTAKSTHKSKRALQRAATNSASSIRSTLGLLLVPSLLILVPSAIRAPSYNNTWSNYASATSGGNIFTTVRTFNGTSTATTTRSTTTKKTNSTTTAKSTHKSKRALQRAATNSASSIRSTLGLLLVPSLLILVPSAIRAPSYNNTWSNYASATSGGNIFTTVRTFNGTSTATTTRSTTTKKTNSTTTAKSTHKSKRALQRAATN
YLR286C	YLR286C_idr_2	0.662383	0.76847007769	TVATSKTSAASTSSASTSSASTSQKKTTQSTTSTQSKSKVTLSPTASSAIKTSITQTTKTLTSSTKTKSSLGTTTTESTLNSVAITSMKTTLSSQITSAALVTPQTTTTSIVSSAPIQTAITSTLSPATKSSSVVSLQTATTSTLSPTTTSTSSGSTSSGSTSSDSTARTLAKELNAQYAAGKLNGKSTCTEGEIACSATVATSKTSAASTSSASTSSASTSQKKTTQSTTSTQSKSKVTLSPTASSAIKTSITQT
YLR372W	YLR372W_idr_4	0.619241	0.71841805203	GGKKTVKKESEVSGSVASGSSTGVKTSNTKVSSRKAGGKKTVKKESEVSGSVASGSSTGVKTSNTKVSSRKAGGKKTVKKESEVSGSVASGSSTGVKTSNTKVSSRKAGGKKTVKKESEVSGSVASGSSTGVKTSNTKVSSRKAGGKKTVKKESEVSGSVASGSSTGVKTSNTKVSSRKAGGKKTVKKESEVSGSVASGSSTGVKTSNTKVSSRKAGGKKTVKKESEVSGSVASGSSTGVKTSNTKVSSRKAGGKK
YLR403W	YLR403W_idr_4	0.738703	0.857012794226	ASANGAASAAASATTTATNTLQIQQPTKRPSVSNPPYHRGYSISPASANGAASAAASATTTATNTLQIQQPTKRPSVSNPPYHRGYSISPASANGAASAAASATTTATNTLQIQQPTKRPSVSNPPYHRGYSISPASANGAASAAASATTTATNTLQIQQPTKRPSVSNPPYHRGYSISPASANGAASAAASATTTATNTLQIQQPTKRPSVSNPPYHRGYSISPASANGAASAAASATTTATNTLQIQQPTKRPS
YML021C	YML021C_idr_1	0.611437	0.709364750328	WCMRRLPTNSVMTVARKRKQTTIEDFFGTKKSTNEAPNKKGKSGATFMTITNGAAIKTETKAVAKEANTDKYPANSNAKWCMRRLPTNSVMTVARKRKQTTIEDFFGTKKSTNEAPNKKGKSGATFMTITNGAAIKTETKAVAKEANTDKYPANSNAKWCMRRLPTNSVMTVARKRKQTTIEDFFGTKKSTNEAPNKKGKSGATFMTITNGAAIKTETKAVAKEANTDKYPANSNAKWCMRRLPTNSVMTVARKRK
YML057W	YML057W_idr_1	0.702861	0.815430229429	SSDAIRNTEQINAAIKIIENKTERPQSSTTPIDSKASTVAAANSTATESSDAIRNTEQINAAIKIIENKTERPQSSTTPIDSKASTVAAANSTATESSDAIRNTEQINAAIKIIENKTERPQSSTTPIDSKASTVAAANSTATESSDAIRNTEQINAAIKIIENKTERPQSSTTPIDSKASTVAAANSTATESSDAIRNTEQINAAIKIIENKTERPQSSTTPIDSKASTVAAANSTATESSDAIRNTEQINAAIK
YML111W	YML111W_idr_6	0.624868	0.724946793588	EEENEDIISKKGSSNPPSASSSNNNFLQATFSNGASTATKFTQQIEEENEDIISKKGSSNPPSASSSNNNFLQATFSNGASTATKFTQQIEEENEDIISKKGSSNPPSASSSNNNFLQATFSNGASTATKFTQQIEEENEDIISKKGSSNPPSASSSNNNFLQATFSNGASTATKFTQQIEEENEDIISKKGSSNPPSASSSNNNFLQATFSNGASTATKFTQQIEEENEDIISKKGSSNPPSASSSNNNFLQATF
YML127W	YML127W_idr_1	0.655824	0.760860577107	NSLASNTPLNGTPVSEAPATSSEPVNMFETMVANPIKVSRLQSNGVLTGPAANTKSINSLASNTPLNGTPVSEAPATSSEPVNMFETMVANPIKVSRLQSNGVLTGPAANTKSINSLASNTPLNGTPVSEAPATSSEPVNMFETMVANPIKVSRLQSNGVLTGPAANTKSINSLASNTPLNGTPVSEAPATSSEPVNMFETMVANPIKVSRLQSNGVLTGPAANTKSINSLASNTPLNGTPVSEAPATSSEPVNMF
YMR008C	YMR008C_idr_2	0.659121	0.764685588605	SSSASLSASAAAASASASASASASASASGSSTHKKNAGNALVNYSNLNTNTFIGVLSVISAVFGSSSASLSASAAAASASASASASASASASGSSTHKKNAGNALVNYSNLNTNTFIGVLSVISAVFGSSSASLSASAAAASASASASASASASASGSSTHKKNAGNALVNYSNLNTNTFIGVLSVISAVFGSSSASLSASAAAASASASASASASASASGSSTHKKNAGNALVNYSNLNTNTFIGVLSVISAVFG
YMR164C	YMR164C_idr_8	0.739016	0.857376251225	TTTIQPKRKQRVGKTKTKESRKVAAAQKVMKSKTTTIQPKRKQRVGKTKTKESRKVAAAQKVMKSKTTTIQPKRKQRVGKTKTKESRKVAAAQKVMKSKTTTIQPKRKQRVGKTKTKESRKVAAAQKVMKSKTTTIQPKRKQRVGKTKTKESRKVAAAQKVMKSKTTTIQPKRKQRVGKTKTKESRKVAAAQKVMKSKTTTIQPKRKQRVGKTKTKESRKVAAAQKVMKSKTTTIQPKRKQRVGKTKTKESRKVAA
YMR183C	YMR183C_idr_2	0.739403	0.857825731912	ARKARKNKIRCLIICFIIFAIVVVVVVVPSVVETRKARKARKNKIRCLIICFIIFAIVVVVVVVPSVVETRKARKARKNKIRCLIICFIIFAIVVVVVVVPSVVETRKARKARKNKIRCLIICFIIFAIVVVVVVVPSVVETRKARKARKNKIRCLIICFIIFAIVVVVVVVPSVVETRKARKARKNKIRCLIICFIIFAIVVVVVVVPSVVETRKARKARKNKIRCLIICFIIFAIVVVVVVVPSVVETRKARKA
YMR203W	YMR203W_idr_1	0.659681	0.765334431265	SAPTPLAEASQIPTIPALSPLTAKQSKGNFFSSSAPTPLAEASQIPTIPALSPLTAKQSKGNFFSSSAPTPLAEASQIPTIPALSPLTAKQSKGNFFSSSAPTPLAEASQIPTIPALSPLTAKQSKGNFFSSSAPTPLAEASQIPTIPALSPLTAKQSKGNFFSSSAPTPLAEASQIPTIPALSPLTAKQSKGNFFSSSAPTPLAEASQIPTIPALSPLTAKQSKGNFFSSSAPTPLAEASQIPTIPALSPLTAKQ
YMR305C	YMR305C_idr_2	0.62179	0.721375289198	GETIVPVNENAVVATTSSTAVASQATTSTLEPTTSANVVTSQQQTSTLQSSEAASTVGSSTSSSPSSSSSTSSSASSSAGETIVPVNENAVVATTSSTAVASQATTSTLEPTTSANVVTSQQQTSTLQSSEAASTVGSSTSSSPSSSSSTSSSASSSAGETIVPVNENAVVATTSSTAVASQATTSTLEPTTSANVVTSQQQTSTLQSSEAASTVGSSTSSSPSSSSSTSSSASSSAGETIVPVNENAVVATTSST
YNL029C	YNL029C_idr_1	0.678192	0.786810687655	LLIRRTINAFLGCIHCNLTATCILIAFVITMYVVLVSEPASLLIRRTINAFLGCIHCNLTATCILIAFVITMYVVLVSEPASLLIRRTINAFLGCIHCNLTATCILIAFVITMYVVLVSEPASLLIRRTINAFLGCIHCNLTATCILIAFVITMYVVLVSEPASLLIRRTINAFLGCIHCNLTATCILIAFVITMYVVLVSEPASLLIRRTINAFLGCIHCNLTATCILIAFVITMYVVLVSEPASLLIRRTINAF
YNL031C	YNL031C_idr_1	0.621268	0.720769389231	ARTKQTARKSTGGKAPRKQLASKAARKSAPSTGGVKKPARTKQTARKSTGGKAPRKQLASKAARKSAPSTGGVKKPARTKQTARKSTGGKAPRKQLASKAARKSAPSTGGVKKPARTKQTARKSTGGKAPRKQLASKAARKSAPSTGGVKKPARTKQTARKSTGGKAPRKQLASKAARKSAPSTGGVKKPARTKQTARKSTGGKAPRKQLASKAARKSAPSTGGVKKPARTKQTARKSTGGKAPRKQLASKAARKS
YNL066W	YNL066W_idr_3	0.706991	0.820222108461	TSTEASSTVASTTTLISESSVTKSSSKVASSSESTEQIATTSSSAQTTLTSSETSTSESSVPISTSGSASTSSAASSATTSTEASSTVASTTTLISESSVTKSSSKVASSSESTEQIATTSSSAQTTLTSSETSTSESSVPISTSGSASTSSAASSATTSTEASSTVASTTTLISESSVTKSSSKVASSSESTEQIATTSSSAQTTLTSSETSTSESSVPISTSGSASTSSAASSATTSTEASSTVASTTTLISES
YNL078W	YNL078W_idr_9	0.676599	0.784962008164	SQPGSLPTTMPATATKTIKQNSTTPTTRSVYNKNVGSQPGSLPTTMPATATKTIKQNSTTPTTRSVYNKNVGSQPGSLPTTMPATATKTIKQNSTTPTTRSVYNKNVGSQPGSLPTTMPATATKTIKQNSTTPTTRSVYNKNVGSQPGSLPTTMPATATKTIKQNSTTPTTRSVYNKNVGSQPGSLPTTMPATATKTIKQNSTTPTTRSVYNKNVGSQPGSLPTTMPATATKTIKQNSTTPTTRSVYNKNVGSQPG
YNL216W	YNL216W_idr_9	0.684067	0.793626612797	TAATANIASTSGASVTEPTTDDTAADEKKETAATANIASTSGASVTEPTTDDTAADEKKETAATANIASTSGASVTEPTTDDTAADEKKETAATANIASTSGASVTEPTTDDTAADEKKETAATANIASTSGASVTEPTTDDTAADEKKETAATANIASTSGASVTEPTTDDTAADEKKETAATANIASTSGASVTEPTTDDTAADEKKETAATANIASTSGASVTEPTTDDTAADEKKETAATANIASTSGASVT
YNL308C	YNL308C_idr_1	0.680127	0.789055325056	PRKKSAAKRAREQAKKEAAVPATDTATIKTSETSATTVKPAIEASKSYVPSEDEEEDEEEEEEEDDYGELPRKKSAAKRAREQAKKEAAVPATDTATIKTSETSATTVKPAIEASKSYVPSEDEEEDEEEEEEEDDYGELPRKKSAAKRAREQAKKEAAVPATDTATIKTSETSATTVKPAIEASKSYVPSEDEEEDEEEEEEEDDYGELPRKKSAAKRAREQAKKEAAVPATDTATIKTSETSATTVKPAIEASK
YNL322C	YNL322C_idr_1	0.622555	0.722262425773	MRRTLLHSFATLLLSLSLWSAAVMAAVTTQVTVVTNVAGALVTETTIWDPATAAAAATTTAQTGFFTTVFTTTNDVGTTVTLTQTVNRATMLPTTTTSTSSTGKTTTTVPTATSSLSSGLYLSTVTTTNDLGTTVTLTQTFTHSSTSATSSASSSVSSSVSSSGSSSSVKTTTSTGSAVAETGTRPDPSTDFTEPPVSMRRTLLHSFATLLLSLSLWSAAVMAAVTTQVTVVTNVAGALVTETTIWDPATAAAAAT
YOL007C	YOL007C_idr_5	0.610619	0.708414824758	SSTKAADSSSKGSSSAKTTTSLGKSSVTSKDVSSSHNVTSSTKMPKITTSASSSTKAADSSSKGSSSAKTTTSLGKSSVTSKDVSSSHNVTSSTKMPKITTSASSSTKAADSSSKGSSSAKTTTSLGKSSVTSKDVSSSHNVTSSTKMPKITTSASSSTKAADSSSKGSSSAKTTTSLGKSSVTSKDVSSSHNVTSSTKMPKITTSASSSTKAADSSSKGSSSAKTTTSLGKSSVTSKDVSSSHNVTSSTKMPKIT
YOL033W	YOL033W_idr_1	0.615154	0.713676860589	IMLRIPTRSYCSPSKLIKGVGLSPLKKSLLSKKIKEDIHIMLRIPTRSYCSPSKLIKGVGLSPLKKSLLSKKIKEDIHIMLRIPTRSYCSPSKLIKGVGLSPLKKSLLSKKIKEDIHIMLRIPTRSYCSPSKLIKGVGLSPLKKSLLSKKIKEDIHIMLRIPTRSYCSPSKLIKGVGLSPLKKSLLSKKIKEDIHIMLRIPTRSYCSPSKLIKGVGLSPLKKSLLSKKIKEDIHIMLRIPTRSYCSPSKLIKGVGL
YOR010C	YOR010C_idr_2	0.725877	0.842133047252	TTAASSTEASSAATSSAVASSSETTSSAVASSSEATSSAVASSSEASSSAATSSAVASSSEATSSTVASSTKAASSTKASSSAVSSAVATTAASSTEASSAATSSAVASSSETTSSAVASSSEATSSAVASSSEASSSAATSSAVASSSEATSSTVASSTKAASSTKASSSAVSSAVATTAASSTEASSAATSSAVASSSETTSSAVASSSEATSSAVASSSEASSSAATSSAVASSSEATSSTVASSTKAASSTK
YOR067C	YOR067C_idr_1	0.635716	0.737531353871	KGDRSRQNMAVTKKAKLKKNDEPKKVLKTAATEKGEGSKGDRSRQNMAVTKKAKLKKNDEPKKVLKTAATEKGEGSKGDRSRQNMAVTKKAKLKKNDEPKKVLKTAATEKGEGSKGDRSRQNMAVTKKAKLKKNDEPKKVLKTAATEKGEGSKGDRSRQNMAVTKKAKLKKNDEPKKVLKTAATEKGEGSKGDRSRQNMAVTKKAKLKKNDEPKKVLKTAATEKGEGSKGDRSRQNMAVTKKAKLKKNDEPKKVLK
YOR076C	YOR076C_idr_5	0.613969	0.712301864591	GIFVPCNLPKTTRKVAIENFNRPSPDDIIQSAQLNAFNEKLENLNIKSVPKAEKKEPINLQTPPTEGIFVPCNLPKTTRKVAIENFNRPSPDDIIQSAQLNAFNEKLENLNIKSVPKAEKKEPINLQTPPTEGIFVPCNLPKTTRKVAIENFNRPSPDDIIQSAQLNAFNEKLENLNIKSVPKAEKKEPINLQTPPTEGIFVPCNLPKTTRKVAIENFNRPSPDDIIQSAQLNAFNEKLENLNIKSVPKAEKKEPI
YPL048W	YPL048W_idr_2	0.740294	0.858858984286	KEKKAPAAAPAASKKKEEAKPAATETETSSKKPKEKKAPAAAPAASKKKEEAKPAATETETSSKKPKEKKAPAAAPAASKKKEEAKPAATETETSSKKPKEKKAPAAAPAASKKKEEAKPAATETETSSKKPKEKKAPAAAPAASKKKEEAKPAATETETSSKKPKEKKAPAAAPAASKKKEEAKPAATETETSSKKPKEKKAPAAAPAASKKKEEAKPAATETETSSKKPKEKKAPAAAPAASKKKEEAKPAATE
YPL127C	YPL127C_idr_1	0.812587	0.942730282613	APKKSTTKTTSKGKKPATSKGKEKSTSKAAIKKTTAKKEEASSAPKKSTTKTTSKGKKPATSKGKEKSTSKAAIKKTTAKKEEASSAPKKSTTKTTSKGKKPATSKGKEKSTSKAAIKKTTAKKEEASSAPKKSTTKTTSKGKKPATSKGKEKSTSKAAIKKTTAKKEEASSAPKKSTTKTTSKGKKPATSKGKEKSTSKAAIKKTTAKKEEASSAPKKSTTKTTSKGKKPATSKGKEKSTSKAAIKKTTAKKEEA
YPL127C	YPL127C_idr_2	0.739379	0.857797034299	KKKSPEVKKEKEVSPKPKQAATSVSATASKAKAASTKLAPKKVVKKKSPTVTAKKASSPSSLTYKKKKSPEVKKEKEVSPKPKQAATSVSATASKAKAASTKLAPKKVVKKKSPTVTAKKASSPSSLTYKKKKSPEVKKEKEVSPKPKQAATSVSATASKAKAASTKLAPKKVVKKKSPTVTAKKASSPSSLTYKKKKSPEVKKEKEVSPKPKQAATSVSATASKAKAASTKLAPKKVVKKKSPTVTAKKASSPSS
YPL231W	YPL231W_idr_12	0.804576	0.933435851811	LAAKEEPAKEEAPAPTPAASAPAPAAAAPAPVAAAAPAAAALAAKEEPAKEEAPAPTPAASAPAPAAAAPAPVAAAAPAAAALAAKEEPAKEEAPAPTPAASAPAPAAAAPAPVAAAAPAAAALAAKEEPAKEEAPAPTPAASAPAPAAAAPAPVAAAAPAAAALAAKEEPAKEEAPAPTPAASAPAPAAAAPAPVAAAAPAAAALAAKEEPAKEEAPAPTPAASAPAPAAAAPAPVAAAAPAAAALAAKEEPAKE
YPL267W	YPL267W_idr_1	0.629732	0.730589297533	ISPSKKRTILSSKNINQKPRAVVKGNELRSPSKRRSISPSKKRTILSSKNINQKPRAVVKGNELRSPSKRRSISPSKKRTILSSKNINQKPRAVVKGNELRSPSKRRSISPSKKRTILSSKNINQKPRAVVKGNELRSPSKRRSISPSKKRTILSSKNINQKPRAVVKGNELRSPSKRRSISPSKKRTILSSKNINQKPRAVVKGNELRSPSKRRSISPSKKRTILSSKNINQKPRAVVKGNELRSPSKRRSISPS
YPR002W	YPR002W_idr_1	0.633798	0.735306562771	FLAKNLKNNKIKVCLPKKKFAALSTASIQTNFLAKNLKNNKIKVCLPKKKFAALSTASIQTNFLAKNLKNNKIKVCLPKKKFAALSTASIQTNFLAKNLKNNKIKVCLPKKKFAALSTASIQTNFLAKNLKNNKIKVCLPKKKFAALSTASIQTNFLAKNLKNNKIKVCLPKKKFAALSTASIQTNFLAKNLKNNKIKVCLPKKKFAALSTASIQTNFLAKNLKNNKIKVCLPKKKFAALSTASIQTNFLAKNLKN
YPR033C	YPR033C_idr_1	0.66369	0.769985726568	LSRSLNKVVTSIKSSSIIRMSSATAAATSAPTANAANALKASKAPKKGKLQLSRSLNKVVTSIKSSSIIRMSSATAAATSAPTANAANALKASKAPKKGKLQLSRSLNKVVTSIKSSSIIRMSSATAAATSAPTANAANALKASKAPKKGKLQLSRSLNKVVTSIKSSSIIRMSSATAAATSAPTANAANALKASKAPKKGKLQLSRSLNKVVTSIKSSSIIRMSSATAAATSAPTANAANALKASKAPKKGKLQL
