## Supplementary File 2 for "Discovering molecular features of intrinsically disordered regions by using evolution for contrastive learning": filter_118_idr_activations.txt

YBL099W	YBL099W_idr_1	0.650925	0.735280865711	LARTAAIRSLSRTLINSTKAARPAAAALASTRRLASTKALARTAAIRSLSRTLINSTKAARPAAAALASTRRLASTKALARTAAIRSLSRTLINSTKAARPAAAALASTRRLASTKALARTAAIRSLSRTLINSTKAARPAAAALASTRRLASTKALARTAAIRSLSRTLINSTKAARPAAAALASTRRLASTKALARTAAIRSLSRTLINSTKAARPAAAALASTRRLASTKALARTAAIRSLSRTLINSTKAAR
YBR049C	YBR049C_idr_2	0.574773	0.64925995978	DQNDHRNNDEDDDDTASAAAAAAAAIQEQQQLLQQKQQDDDDAIAAAAAAASSSLGDNKDEDKPHDSLGIQLDDNSQNSMVPAPSATSTHSKSLSNTIRRHNNKLRKSLMGNGKLDDQNDHRNNDEDDDDTASAAAAAAAAIQEQQQLLQQKQQDDDDAIAAAAAAASSSLGDNKDEDKPHDSLGIQLDDNSQNSMVPAPSATSTHSKSLSNTIRRHNNKLRKSLMGNGKLDDQNDHRNNDEDDDDTASAAAAAAA
YBR079C	YBR079C_idr_8	0.590402	0.666914706786	KHMEHAALHAEQDAEVRQQRILEEKAAIEAKLKHMEHAALHAEQDAEVRQQRILEEKAAIEAKLKHMEHAALHAEQDAEVRQQRILEEKAAIEAKLKHMEHAALHAEQDAEVRQQRILEEKAAIEAKLKHMEHAALHAEQDAEVRQQRILEEKAAIEAKLKHMEHAALHAEQDAEVRQQRILEEKAAIEAKLKHMEHAALHAEQDAEVRQQRILEEKAAIEAKLKHMEHAALHAEQDAEVRQQRILEEKAAIEAKL
YBR187W	YBR187W_idr_1	0.68621	0.775137896571	GNMIKKASLIALLPLFTAAAAAATDAETSMESGGNMIKKASLIALLPLFTAAAAAATDAETSMESGGNMIKKASLIALLPLFTAAAAAATDAETSMESGGNMIKKASLIALLPLFTAAAAAATDAETSMESGGNMIKKASLIALLPLFTAAAAAATDAETSMESGGNMIKKASLIALLPLFTAAAAAATDAETSMESGGNMIKKASLIALLPLFTAAAAAATDAETSMESGGNMIKKASLIALLPLFTAAAAAATD
YCR069W	YCR069W_idr_1	0.541526	0.611704773547	WLKSLLLCLYSLVLCQVHAAPSSGKQITSKDVDLQKKYEPSWLKSLLLCLYSLVLCQVHAAPSSGKQITSKDVDLQKKYEPSWLKSLLLCLYSLVLCQVHAAPSSGKQITSKDVDLQKKYEPSWLKSLLLCLYSLVLCQVHAAPSSGKQITSKDVDLQKKYEPSWLKSLLLCLYSLVLCQVHAAPSSGKQITSKDVDLQKKYEPSWLKSLLLCLYSLVLCQVHAAPSSGKQITSKDVDLQKKYEPSWLKSLLLCLY
YDR037W	YDR037W_idr_2	0.554775	0.626670466717	KKRIKQRQVEAKKAAKKAAAQPKPASKKKTDLFADLKKRIKQRQVEAKKAAKKAAAQPKPASKKKTDLFADLKKRIKQRQVEAKKAAKKAAAQPKPASKKKTDLFADLKKRIKQRQVEAKKAAKKAAAQPKPASKKKTDLFADLKKRIKQRQVEAKKAAKKAAAQPKPASKKKTDLFADLKKRIKQRQVEAKKAAKKAAAQPKPASKKKTDLFADLKKRIKQRQVEAKKAAKKAAAQPKPASKKKTDLFADLKKRI
YDR232W	YDR232W_idr_1	0.764989	0.864126665821	QRSIFARFGNSSAAVSTLNRLSTTAAPHAKNGYATATGAGAAAATATASSTHAAAAAAAAANHQRSIFARFGNSSAAVSTLNRLSTTAAPHAKNGYATATGAGAAAATATASSTHAAAAAAAAANHQRSIFARFGNSSAAVSTLNRLSTTAAPHAKNGYATATGAGAAAATATASSTHAAAAAAAAANHQRSIFARFGNSSAAVSTLNRLSTTAAPHAKNGYATATGAGAAAATATASSTHAAAAAAAAANHQRSI
YDR484W	YDR484W_idr_6	0.589521	0.665918573896	LSLDQDKFDQLKETSRDKTNETDDPFENYLKLSLDQDKFDQLKETSRDKTNETDDPFENYLKLSLDQDKFDQLKETSRDKTNETDDPFENYLKLSLDQDKFDQLKETSRDKTNETDDPFENYLKLSLDQDKFDQLKETSRDKTNETDDPFENYLKLSLDQDKFDQLKETSRDKTNETDDPFENYLKLSLDQDKFDQLKETSRDKTNETDDPFENYLKLSLDQDKFDQLKETSRDKTNETDDPFENYLKLSLDQDKF
YHR020W	YHR020W_idr_2	0.631174	0.712969845485	TATEGKKQQKKQQPSKAGTAAAAAAAALEDTATEGKKQQKKQQPSKAGTAAAAAAAALEDTATEGKKQQKKQQPSKAGTAAAAAAAALEDTATEGKKQQKKQQPSKAGTAAAAAAAALEDTATEGKKQQKKQQPSKAGTAAAAAAAALEDTATEGKKQQKKQQPSKAGTAAAAAAAALEDTATEGKKQQKKQQPSKAGTAAAAAAAALEDTATEGKKQQKKQQPSKAGTAAAAAAAALEDTATEGKKQQKKQQPSK
YJR121W	YJR121W_idr_1	0.537174	0.606788340983	VLPRLYTATSRAAFKAAKQSAPLLSTSWKRCMASAAQSVLPRLYTATSRAAFKAAKQSAPLLSTSWKRCMASAAQSVLPRLYTATSRAAFKAAKQSAPLLSTSWKRCMASAAQSVLPRLYTATSRAAFKAAKQSAPLLSTSWKRCMASAAQSVLPRLYTATSRAAFKAAKQSAPLLSTSWKRCMASAAQSVLPRLYTATSRAAFKAAKQSAPLLSTSWKRCMASAAQSVLPRLYTATSRAAFKAAKQSAPLLSTSW
YKL201C	YKL201C_idr_1	0.549399	0.620597725518	LQRISSKLHRRFLSGLLRVKHYPLRRILLLQRISSKLHRRFLSGLLRVKHYPLRRILLLQRISSKLHRRFLSGLLRVKHYPLRRILLLQRISSKLHRRFLSGLLRVKHYPLRRILLLQRISSKLHRRFLSGLLRVKHYPLRRILLLQRISSKLHRRFLSGLLRVKHYPLRRILLLQRISSKLHRRFLSGLLRVKHYPLRRILLLQRISSKLHRRFLSGLLRVKHYPLRRILLLQRISSKLHRRFLSGLLRVKHYPL
YKR042W	YKR042W_idr_1	0.573428	0.647741017029	KLSALLALSASTAVLAAPAVHHSDNHHHNDKRKLSALLALSASTAVLAAPAVHHSDNHHHNDKRKLSALLALSASTAVLAAPAVHHSDNHHHNDKRKLSALLALSASTAVLAAPAVHHSDNHHHNDKRKLSALLALSASTAVLAAPAVHHSDNHHHNDKRKLSALLALSASTAVLAAPAVHHSDNHHHNDKRKLSALLALSASTAVLAAPAVHHSDNHHHNDKRKLSALLALSASTAVLAAPAVHHSDNHHHNDKR
YKR066C	YKR066C_idr_1	0.610833	0.689992941225	TTAVRLLPSLGRTAHKRSLYLFSAAAAAAAAATFAYSQSQKRSSSSPGGTTAVRLLPSLGRTAHKRSLYLFSAAAAAAAAATFAYSQSQKRSSSSPGGTTAVRLLPSLGRTAHKRSLYLFSAAAAAAAAATFAYSQSQKRSSSSPGGTTAVRLLPSLGRTAHKRSLYLFSAAAAAAAAATFAYSQSQKRSSSSPGGTTAVRLLPSLGRTAHKRSLYLFSAAAAAAAAATFAYSQSQKRSSSSPGGTTAVRLLPSLG
YLR051C	YLR051C_idr_1	0.568065	0.641682482254	DQSVEDLFGALRDASASLEVKNSAKEQVSLQDQSVEDLFGALRDASASLEVKNSAKEQVSLQDQSVEDLFGALRDASASLEVKNSAKEQVSLQDQSVEDLFGALRDASASLEVKNSAKEQVSLQDQSVEDLFGALRDASASLEVKNSAKEQVSLQDQSVEDLFGALRDASASLEVKNSAKEQVSLQDQSVEDLFGALRDASASLEVKNSAKEQVSLQDQSVEDLFGALRDASASLEVKNSAKEQVSLQDQSVEDLF
YML093W	YML093W_idr_14	0.56926	0.643032563816	KARRLKKIKSKTYRKIKKKELMKNRELAAVSSDEDNEDHDIARAKARRLKKIKSKTYRKIKKKELMKNRELAAVSSDEDNEDHDIARAKARRLKKIKSKTYRKIKKKELMKNRELAAVSSDEDNEDHDIARAKARRLKKIKSKTYRKIKKKELMKNRELAAVSSDEDNEDHDIARAKARRLKKIKSKTYRKIKKKELMKNRELAAVSSDEDNEDHDIARAKARRLKKIKSKTYRKIKKKELMKNRELAAVSSDEDN
YOL148C	YOL148C_idr_10	0.665549	0.751799906763	AVSLTKNAMEIASSSSNGVRGASSSTSNSASNTRNNSLANGNQVALAAAAAAAAVAVSLTKNAMEIASSSSNGVRGASSSTSNSASNTRNNSLANGNQVALAAAAAAAAVAVSLTKNAMEIASSSSNGVRGASSSTSNSASNTRNNSLANGNQVALAAAAAAAAVAVSLTKNAMEIASSSSNGVRGASSSTSNSASNTRNNSLANGNQVALAAAAAAAAVAVSLTKNAMEIASSSSNGVRGASSSTSNSASNTRNN
YOR365C	YOR365C_idr_1	0.548584	0.61967720312	LPIKVFSLSRIFVLLAIFRQIHAISINSSTFQVSNSFTLLNNASTLFLPIKVFSLSRIFVLLAIFRQIHAISINSSTFQVSNSFTLLNNASTLFLPIKVFSLSRIFVLLAIFRQIHAISINSSTFQVSNSFTLLNNASTLFLPIKVFSLSRIFVLLAIFRQIHAISINSSTFQVSNSFTLLNNASTLFLPIKVFSLSRIFVLLAIFRQIHAISINSSTFQVSNSFTLLNNASTLFLPIKVFSLSRIFVLLAIFRQI
YPL072W	YPL072W_idr_1	0.589743	0.666169980467	SWIKNVTESPTSLIKKVSCGLIIAASLYAIAPSLSALVFGDSKQSSWIKNVTESPTSLIKKVSCGLIIAASLYAIAPSLSALVFGDSKQSSWIKNVTESPTSLIKKVSCGLIIAASLYAIAPSLSALVFGDSKQSSWIKNVTESPTSLIKKVSCGLIIAASLYAIAPSLSALVFGDSKQSSWIKNVTESPTSLIKKVSCGLIIAASLYAIAPSLSALVFGDSKQSSWIKNVTESPTSLIKKVSCGLIIAASLYAIA
YPL231W	YPL231W_idr_12	0.885274	1.0	LAAKEEPAKEEAPAPTPAASAPAPAAAAPAPVAAAAPAAAALAAKEEPAKEEAPAPTPAASAPAPAAAAPAPVAAAAPAAAALAAKEEPAKEEAPAPTPAASAPAPAAAAPAPVAAAAPAAAALAAKEEPAKEEAPAPTPAASAPAPAAAAPAPVAAAAPAAAALAAKEEPAKEEAPAPTPAASAPAPAAAAPAPVAAAAPAAAALAAKEEPAKEEAPAPTPAASAPAPAAAAPAPVAAAAPAAAALAAKEEPAKE
YPR117W	YPR117W_idr_1	0.557217	0.629428869446	SMLPWSQIRDVSKLLLGFMLFIISIQKIASMLPWSQIRDVSKLLLGFMLFIISIQKIASMLPWSQIRDVSKLLLGFMLFIISIQKIASMLPWSQIRDVSKLLLGFMLFIISIQKIASMLPWSQIRDVSKLLLGFMLFIISIQKIASMLPWSQIRDVSKLLLGFMLFIISIQKIASMLPWSQIRDVSKLLLGFMLFIISIQKIASMLPWSQIRDVSKLLLGFMLFIISIQKIASMLPWSQIRDVSKLLLGFMLFIIS
