## Supplementary File 2 for "Discovering molecular features of intrinsically disordered regions by using evolution for contrastive learning": filter_119_idr_activations.txt

YAL040C	YAL040C_idr_1	0.857769	0.72380529226	AILKDTIIRYANARYATASGTSTATAASVSAASCPNLPLLLQKRRAILKDTIIRYANARYATASGTSTATAASVSAASCPNLPLLLQKRRAILKDTIIRYANARYATASGTSTATAASVSAASCPNLPLLLQKRRAILKDTIIRYANARYATASGTSTATAASVSAASCPNLPLLLQKRRAILKDTIIRYANARYATASGTSTATAASVSAASCPNLPLLLQKRRAILKDTIIRYANARYATASGTSTATAASVSA
YBL063W	YBL063W_idr_1	0.861682	0.727106755856	ARSSLPNRRTAQFEANKRRTIAHAPSPSLSNGMHTLTPPTCNNGAATARSSLPNRRTAQFEANKRRTIAHAPSPSLSNGMHTLTPPTCNNGAATARSSLPNRRTAQFEANKRRTIAHAPSPSLSNGMHTLTPPTCNNGAATARSSLPNRRTAQFEANKRRTIAHAPSPSLSNGMHTLTPPTCNNGAATARSSLPNRRTAQFEANKRRTIAHAPSPSLSNGMHTLTPPTCNNGAATARSSLPNRRTAQFEANKRRTI
YBL064C	YBL064C_idr_1	0.937161	0.790797627288	FSRICSAQLKRTAWTLPKQAHLQSQTIKTFATAPILCKQFSRICSAQLKRTAWTLPKQAHLQSQTIKTFATAPILCKQFSRICSAQLKRTAWTLPKQAHLQSQTIKTFATAPILCKQFSRICSAQLKRTAWTLPKQAHLQSQTIKTFATAPILCKQFSRICSAQLKRTAWTLPKQAHLQSQTIKTFATAPILCKQFSRICSAQLKRTAWTLPKQAHLQSQTIKTFATAPILCKQFSRICSAQLKRTAWTLPKQAHL
YBL099W	YBL099W_idr_1	0.93083	0.785455111693	LARTAAIRSLSRTLINSTKAARPAAAALASTRRLASTKALARTAAIRSLSRTLINSTKAARPAAAALASTRRLASTKALARTAAIRSLSRTLINSTKAARPAAAALASTRRLASTKALARTAAIRSLSRTLINSTKAARPAAAALASTRRLASTKALARTAAIRSLSRTLINSTKAARPAAAALASTRRLASTKALARTAAIRSLSRTLINSTKAARPAAAALASTRRLASTKALARTAAIRSLSRTLINSTKAAR
YBR084W	YBR084W_idr_1	0.84902	0.716422277921	LSRLSLLSNSRAFQQARWRIYRLKVSPTVHASLSRLSLLSNSRAFQQARWRIYRLKVSPTVHASLSRLSLLSNSRAFQQARWRIYRLKVSPTVHASLSRLSLLSNSRAFQQARWRIYRLKVSPTVHASLSRLSLLSNSRAFQQARWRIYRLKVSPTVHASLSRLSLLSNSRAFQQARWRIYRLKVSPTVHASLSRLSLLSNSRAFQQARWRIYRLKVSPTVHASLSRLSLLSNSRAFQQARWRIYRLKVSPTVHAS
YBR221C	YBR221C_idr_1	1.07066	0.903447542585	FSRLPTSLARNVARRAPTSFVRPSAAAAALRFSFSRLPTSLARNVARRAPTSFVRPSAAAAALRFSFSRLPTSLARNVARRAPTSFVRPSAAAAALRFSFSRLPTSLARNVARRAPTSFVRPSAAAAALRFSFSRLPTSLARNVARRAPTSFVRPSAAAAALRFSFSRLPTSLARNVARRAPTSFVRPSAAAAALRFSFSRLPTSLARNVARRAPTSFVRPSAAAAALRFSFSRLPTSLARNVARRAPTSFVRPSA
YBR227C	YBR227C_idr_1	0.959371	0.809539132964	LKSASQNFFRAYSSRIGRYAATASGKLAQSRLSNILKSASQNFFRAYSSRIGRYAATASGKLAQSRLSNILKSASQNFFRAYSSRIGRYAATASGKLAQSRLSNILKSASQNFFRAYSSRIGRYAATASGKLAQSRLSNILKSASQNFFRAYSSRIGRYAATASGKLAQSRLSNILKSASQNFFRAYSSRIGRYAATASGKLAQSRLSNILKSASQNFFRAYSSRIGRYAATASGKLAQSRLSNILKSASQNFFRA
YCL009C	YCL009C_idr_1	0.865136	0.730021243921	LRSLLQSGHRRVVASSCATMVRCSSSSTSALALRSLLQSGHRRVVASSCATMVRCSSSSTSALALRSLLQSGHRRVVASSCATMVRCSSSSTSALALRSLLQSGHRRVVASSCATMVRCSSSSTSALALRSLLQSGHRRVVASSCATMVRCSSSSTSALALRSLLQSGHRRVVASSCATMVRCSSSSTSALALRSLLQSGHRRVVASSCATMVRCSSSSTSALALRSLLQSGHRRVVASSCATMVRCSSSSTSALA
YCL017C	YCL017C_idr_1	0.864847	0.7297774604	LKSTATRSITRLSQVYNVPAATYRACLVSRRFYSPPAAGLKSTATRSITRLSQVYNVPAATYRACLVSRRFYSPPAAGLKSTATRSITRLSQVYNVPAATYRACLVSRRFYSPPAAGLKSTATRSITRLSQVYNVPAATYRACLVSRRFYSPPAAGLKSTATRSITRLSQVYNVPAATYRACLVSRRFYSPPAAGLKSTATRSITRLSQVYNVPAATYRACLVSRRFYSPPAAGLKSTATRSITRLSQVYNVPAAT
YCL033C	YCL033C_idr_1	0.865749	0.730538284273	NKWSRLYVITVRRTFPGRRNIVLTQYWNKSKKNKWSRLYVITVRRTFPGRRNIVLTQYWNKSKKNKWSRLYVITVRRTFPGRRNIVLTQYWNKSKKNKWSRLYVITVRRTFPGRRNIVLTQYWNKSKKNKWSRLYVITVRRTFPGRRNIVLTQYWNKSKKNKWSRLYVITVRRTFPGRRNIVLTQYWNKSKKNKWSRLYVITVRRTFPGRRNIVLTQYWNKSKKNKWSRLYVITVRRTFPGRRNIVLTQYWNKSKK
YDR116C	YDR116C_idr_1	0.913037	0.770441376426	LSVVAIPKICVTGPARRCFFHTAKKLYADDYKPAAMSSNAPSLTKDQAKKLSVVAIPKICVTGPARRCFFHTAKKLYADDYKPAAMSSNAPSLTKDQAKKLSVVAIPKICVTGPARRCFFHTAKKLYADDYKPAAMSSNAPSLTKDQAKKLSVVAIPKICVTGPARRCFFHTAKKLYADDYKPAAMSSNAPSLTKDQAKKLSVVAIPKICVTGPARRCFFHTAKKLYADDYKPAAMSSNAPSLTKDQAKKLSVVAI
YDR232W	YDR232W_idr_1	0.950211	0.80181003354	QRSIFARFGNSSAAVSTLNRLSTTAAPHAKNGYATATGAGAAAATATASSTHAAAAAAAAANHQRSIFARFGNSSAAVSTLNRLSTTAAPHAKNGYATATGAGAAAATATASSTHAAAAAAAAANHQRSIFARFGNSSAAVSTLNRLSTTAAPHAKNGYATATGAGAAAATATASSTHAAAAAAAAANHQRSIFARFGNSSAAVSTLNRLSTTAAPHAKNGYATATGAGAAAATATASSTHAAAAAAAAANHQRSI
YDR277C	YDR277C_idr_2	0.855321	0.721739545047	PSRRSHHSSSMHSASRRSSVAESGSLLSDNAPSRRSHHSSSMHSASRRSSVAESGSLLSDNAPSRRSHHSSSMHSASRRSSVAESGSLLSDNAPSRRSHHSSSMHSASRRSSVAESGSLLSDNAPSRRSHHSSSMHSASRRSSVAESGSLLSDNAPSRRSHHSSSMHSASRRSSVAESGSLLSDNAPSRRSHHSSSMHSASRRSSVAESGSLLSDNAPSRRSHHSSSMHSASRRSSVAESGSLLSDNAPSRRSHHS
YEL052W	YEL052W_idr_1	0.968809	0.817503113559	IALKPNAVRTFRQVQHCSFRICRYQSTKSNIALKPNAVRTFRQVQHCSFRICRYQSTKSNIALKPNAVRTFRQVQHCSFRICRYQSTKSNIALKPNAVRTFRQVQHCSFRICRYQSTKSNIALKPNAVRTFRQVQHCSFRICRYQSTKSNIALKPNAVRTFRQVQHCSFRICRYQSTKSNIALKPNAVRTFRQVQHCSFRICRYQSTKSNIALKPNAVRTFRQVQHCSFRICRYQSTKSNIALKPNAVRTFRQVQH
YEL062W	YEL062W_idr_4	0.835915	0.705363951645	SFSVRRKSKSSSIPSNPDSRTTSFSSTSRVSQNSSLNSSFSSIYKDWRQSQTSCSSSNIHVINNRNRFSFSVRRKSKSSSIPSNPDSRTTSFSSTSRVSQNSSLNSSFSSIYKDWRQSQTSCSSSNIHVINNRNRFSFSVRRKSKSSSIPSNPDSRTTSFSSTSRVSQNSSLNSSFSSIYKDWRQSQTSCSSSNIHVINNRNRFSFSVRRKSKSSSIPSNPDSRTTSFSSTSRVSQNSSLNSSFSSIYKDWRQSQT
YER045C	YER045C_idr_10	0.833966	0.703719179894	NIPAVAATCDIPSATPSIPSGDSTMNQAYINMQNIPAVAATCDIPSATPSIPSGDSTMNQAYINMQNIPAVAATCDIPSATPSIPSGDSTMNQAYINMQNIPAVAATCDIPSATPSIPSGDSTMNQAYINMQNIPAVAATCDIPSATPSIPSGDSTMNQAYINMQNIPAVAATCDIPSATPSIPSGDSTMNQAYINMQNIPAVAATCDIPSATPSIPSGDSTMNQAYINMQNIPAVAATCDIPSATPSIPSGDSTM
YER154W	YER154W_idr_1	0.973423	0.82139645759	FKLTSRLVTSRFAASSRLATARTIVLPRPHPSWFKLTSRLVTSRFAASSRLATARTIVLPRPHPSWFKLTSRLVTSRFAASSRLATARTIVLPRPHPSWFKLTSRLVTSRFAASSRLATARTIVLPRPHPSWFKLTSRLVTSRFAASSRLATARTIVLPRPHPSWFKLTSRLVTSRFAASSRLATARTIVLPRPHPSWFKLTSRLVTSRFAASSRLATARTIVLPRPHPSWFKLTSRLVTSRFAASSRLATARTIV
YER165W	YER165W_idr_4	0.927812	0.782908436479	KDVRRSQLAQQIQARNQMRYQQATAAAAAAAAGMPGQFMPPKDVRRSQLAQQIQARNQMRYQQATAAAAAAAAGMPGQFMPPKDVRRSQLAQQIQARNQMRYQQATAAAAAAAAGMPGQFMPPKDVRRSQLAQQIQARNQMRYQQATAAAAAAAAGMPGQFMPPKDVRRSQLAQQIQARNQMRYQQATAAAAAAAAGMPGQFMPPKDVRRSQLAQQIQARNQMRYQQATAAAAAAAAGMPGQFMPPKDVRRSQLAQ
YGL041W-A	YGL041W-A_idr_1	0.869537	0.733735283588	LRVIWKHSSRVTRSIELSNISTTNHTRSLRRLRVIWKHSSRVTRSIELSNISTTNHTRSLRRLRVIWKHSSRVTRSIELSNISTTNHTRSLRRLRVIWKHSSRVTRSIELSNISTTNHTRSLRRLRVIWKHSSRVTRSIELSNISTTNHTRSLRRLRVIWKHSSRVTRSIELSNISTTNHTRSLRRLRVIWKHSSRVTRSIELSNISTTNHTRSLRRLRVIWKHSSRVTRSIELSNISTTNHTRSLRRLRVIWKHS
YGL187C	YGL187C_idr_1	1.01264	0.854484625946	LSLRQSIRFFKPATRTLCSSRYLLQQKPVVKTALSLRQSIRFFKPATRTLCSSRYLLQQKPVVKTALSLRQSIRFFKPATRTLCSSRYLLQQKPVVKTALSLRQSIRFFKPATRTLCSSRYLLQQKPVVKTALSLRQSIRFFKPATRTLCSSRYLLQQKPVVKTALSLRQSIRFFKPATRTLCSSRYLLQQKPVVKTALSLRQSIRFFKPATRTLCSSRYLLQQKPVVKTALSLRQSIRFFKPATRTLCSSRYLLQ
YGR062C	YGR062C_idr_1	0.831649	0.701764284522	LKRLANRQNGFASFSCSSVGLRYGRTNPSTKRSLKRLANRQNGFASFSCSSVGLRYGRTNPSTKRSLKRLANRQNGFASFSCSSVGLRYGRTNPSTKRSLKRLANRQNGFASFSCSSVGLRYGRTNPSTKRSLKRLANRQNGFASFSCSSVGLRYGRTNPSTKRSLKRLANRQNGFASFSCSSVGLRYGRTNPSTKRSLKRLANRQNGFASFSCSSVGLRYGRTNPSTKRSLKRLANRQNGFASFSCSSVGLRYGR
YGR074W	YGR074W_idr_2	1.02109	0.861616563881	SLRRSGQIANDPSKKRRRDFGAPANKRPRRGLSLRRSGQIANDPSKKRRRDFGAPANKRPRRGLSLRRSGQIANDPSKKRRRDFGAPANKRPRRGLSLRRSGQIANDPSKKRRRDFGAPANKRPRRGLSLRRSGQIANDPSKKRRRDFGAPANKRPRRGLSLRRSGQIANDPSKKRRRDFGAPANKRPRRGLSLRRSGQIANDPSKKRRRDFGAPANKRPRRGLSLRRSGQIANDPSKKRRRDFGAPANKRPRRGL
YGR086C	YGR086C_idr_1	0.890618	0.751523785315	HRTYSLRNSRAPTASQLQNPPPPPSTTKGRFFGKGGLAYSHRTYSLRNSRAPTASQLQNPPPPPSTTKGRFFGKGGLAYSHRTYSLRNSRAPTASQLQNPPPPPSTTKGRFFGKGGLAYSHRTYSLRNSRAPTASQLQNPPPPPSTTKGRFFGKGGLAYSHRTYSLRNSRAPTASQLQNPPPPPSTTKGRFFGKGGLAYSHRTYSLRNSRAPTASQLQNPPPPPSTTKGRFFGKGGLAYSHRTYSLRNSRAPTASQ
YGR220C	YGR220C_idr_1	0.903152	0.762099775309	SKFLQGSIFSISKLHVRYSSTRPFLVAPSSKFLQGSIFSISKLHVRYSSTRPFLVAPSSKFLQGSIFSISKLHVRYSSTRPFLVAPSSKFLQGSIFSISKLHVRYSSTRPFLVAPSSKFLQGSIFSISKLHVRYSSTRPFLVAPSSKFLQGSIFSISKLHVRYSSTRPFLVAPSSKFLQGSIFSISKLHVRYSSTRPFLVAPSSKFLQGSIFSISKLHVRYSSTRPFLVAPSSKFLQGSIFSISKLHVRYSSTRPF
YHL004W	YHL004W_idr_1	0.956354	0.80699316189	QRHVFARNFRRLSLLRNPSLTKRFQSSASGAANTPQRHVFARNFRRLSLLRNPSLTKRFQSSASGAANTPQRHVFARNFRRLSLLRNPSLTKRFQSSASGAANTPQRHVFARNFRRLSLLRNPSLTKRFQSSASGAANTPQRHVFARNFRRLSLLRNPSLTKRFQSSASGAANTPQRHVFARNFRRLSLLRNPSLTKRFQSSASGAANTPQRHVFARNFRRLSLLRNPSLTKRFQSSASGAANTPQRHVFARNFRR
YHL021C	YHL021C_idr_1	1.10845	0.935332737094	LRSNLCRGSRILARLTTTPRTYTSAATAAAALRSNLCRGSRILARLTTTPRTYTSAATAAAALRSNLCRGSRILARLTTTPRTYTSAATAAAALRSNLCRGSRILARLTTTPRTYTSAATAAAALRSNLCRGSRILARLTTTPRTYTSAATAAAALRSNLCRGSRILARLTTTPRTYTSAATAAAALRSNLCRGSRILARLTTTPRTYTSAATAAAALRSNLCRGSRILARLTTTPRTYTSAATAAAALRSNLCRG
YHL032C	YHL032C_idr_1	0.86435	0.729358144698	FPSLFRLVVFSKRYIFRSSQRLYTSLKQEQSRMSKIMEDFPSLFRLVVFSKRYIFRSSQRLYTSLKQEQSRMSKIMEDFPSLFRLVVFSKRYIFRSSQRLYTSLKQEQSRMSKIMEDFPSLFRLVVFSKRYIFRSSQRLYTSLKQEQSRMSKIMEDFPSLFRLVVFSKRYIFRSSQRLYTSLKQEQSRMSKIMEDFPSLFRLVVFSKRYIFRSSQRLYTSLKQEQSRMSKIMEDFPSLFRLVVFSKRYIFRSSQRL
YHR059W	YHR059W_idr_1	1.18508	1.0	IPSRISHKFPLFLRSSLAAPKAAYRFSSTIPSRISHKFPLFLRSSLAAPKAAYRFSSTIPSRISHKFPLFLRSSLAAPKAAYRFSSTIPSRISHKFPLFLRSSLAAPKAAYRFSSTIPSRISHKFPLFLRSSLAAPKAAYRFSSTIPSRISHKFPLFLRSSLAAPKAAYRFSSTIPSRISHKFPLFLRSSLAAPKAAYRFSSTIPSRISHKFPLFLRSSLAAPKAAYRFSSTIPSRISHKFPLFLRSSLAAPKAAY
YHR194W	YHR194W_idr_2	0.854952	0.721428113737	QFSVARYVYWARSPALRSNLRIPSIAAASLRAYSNESKTGRDAPPDKKSKKLSNLQFSVARYVYWARSPALRSNLRIPSIAAASLRAYSNESKTGRDAPPDKKSKKLSNLQFSVARYVYWARSPALRSNLRIPSIAAASLRAYSNESKTGRDAPPDKKSKKLSNLQFSVARYVYWARSPALRSNLRIPSIAAASLRAYSNESKTGRDAPPDKKSKKLSNLQFSVARYVYWARSPALRSNLRIPSIAAASLRAYSNE
YIL070C	YIL070C_idr_1	0.839882	0.708711134082	FLRSVNRAVTRSILTTPKPAVVKSSWRVFTVANSKRCFTPAAIMRNFLRSVNRAVTRSILTTPKPAVVKSSWRVFTVANSKRCFTPAAIMRNFLRSVNRAVTRSILTTPKPAVVKSSWRVFTVANSKRCFTPAAIMRNFLRSVNRAVTRSILTTPKPAVVKSSWRVFTVANSKRCFTPAAIMRNFLRSVNRAVTRSILTTPKPAVVKSSWRVFTVANSKRCFTPAAIMRNFLRSVNRAVTRSILTTPKPAVVKSSW
YIR024C	YIR024C_idr_1	0.988638	0.834235303857	FMARQVLRNGLFLRSLAPIKITARTVASANAGIKRKFMARQVLRNGLFLRSLAPIKITARTVASANAGIKRKFMARQVLRNGLFLRSLAPIKITARTVASANAGIKRKFMARQVLRNGLFLRSLAPIKITARTVASANAGIKRKFMARQVLRNGLFLRSLAPIKITARTVASANAGIKRKFMARQVLRNGLFLRSLAPIKITARTVASANAGIKRKFMARQVLRNGLFLRSLAPIKITARTVASANAGIKRKFMAR
YJL102W	YJL102W_idr_1	0.834669	0.704312870975	WKWNVRRWAGARVNISKNRLSVINVGSRYLSWKWNVRRWAGARVNISKNRLSVINVGSRYLSWKWNVRRWAGARVNISKNRLSVINVGSRYLSWKWNVRRWAGARVNISKNRLSVINVGSRYLSWKWNVRRWAGARVNISKNRLSVINVGSRYLSWKWNVRRWAGARVNISKNRLSVINVGSRYLSWKWNVRRWAGARVNISKNRLSVINVGSRYLSWKWNVRRWAGARVNISKNRLSVINVGSRYLSWKWNVRRW
YJL159W	YJL159W_idr_1	0.837314	0.706544242107	QYKKTLVASALAATTLAAYAPSEPWSTLTPTATYSGGVTDYASTFGIAVQPISTTSSASSAATTASSKAKRAASQIGDGQVQAATTTASVSTKSTAAAVSQIGDGQIQATTKTTAAAVSQIGDGQIQAAPKSTAAAVSQIGDGQVQATTKTTAAAVSQIGDGQVQATTKTTAAAVSQIGDGQVQATTKTTAAAVSQIGDGQVQATTKTTAAAVSQITDGQVQATTKTTQAASQVSDGQVQATTATSASAAATSTDP
YJL209W	YJL209W_idr_1	0.998465	0.842527715727	FLPRLVRYRTERFIKMVPTRTLRRINHSSRFLPRLVRYRTERFIKMVPTRTLRRINHSSRFLPRLVRYRTERFIKMVPTRTLRRINHSSRFLPRLVRYRTERFIKMVPTRTLRRINHSSRFLPRLVRYRTERFIKMVPTRTLRRINHSSRFLPRLVRYRTERFIKMVPTRTLRRINHSSRFLPRLVRYRTERFIKMVPTRTLRRINHSSRFLPRLVRYRTERFIKMVPTRTLRRINHSSRFLPRLVRYRTERFIKM
YJR075W	YJR075W_idr_1	0.900316	0.75970750806	AKTTKRASSFRRLMIFAIIALISLAFGVRYLFHNSNAAKTTKRASSFRRLMIFAIIALISLAFGVRYLFHNSNAAKTTKRASSFRRLMIFAIIALISLAFGVRYLFHNSNAAKTTKRASSFRRLMIFAIIALISLAFGVRYLFHNSNAAKTTKRASSFRRLMIFAIIALISLAFGVRYLFHNSNAAKTTKRASSFRRLMIFAIIALISLAFGVRYLFHNSNAAKTTKRASSFRRLMIFAIIALISLAFGVRYLFHN
YJR121W	YJR121W_idr_1	0.875824	0.739040127663	VLPRLYTATSRAAFKAAKQSAPLLSTSWKRCMASAAQSVLPRLYTATSRAAFKAAKQSAPLLSTSWKRCMASAAQSVLPRLYTATSRAAFKAAKQSAPLLSTSWKRCMASAAQSVLPRLYTATSRAAFKAAKQSAPLLSTSWKRCMASAAQSVLPRLYTATSRAAFKAAKQSAPLLSTSWKRCMASAAQSVLPRLYTATSRAAFKAAKQSAPLLSTSWKRCMASAAQSVLPRLYTATSRAAFKAAKQSAPLLSTSW
YKL029C	YKL029C_idr_1	0.848456	0.715946178312	LRTRLSVSVAARSQLTRSLTASRTAPLRRWPIQQSRLYSSNTRSHKATTTRENTFQKPYSDEEVTKTPVGSRARKIFLRTRLSVSVAARSQLTRSLTASRTAPLRRWPIQQSRLYSSNTRSHKATTTRENTFQKPYSDEEVTKTPVGSRARKIFLRTRLSVSVAARSQLTRSLTASRTAPLRRWPIQQSRLYSSNTRSHKATTTRENTFQKPYSDEEVTKTPVGSRARKIFLRTRLSVSVAARSQLTRSLTASRTA
YKL157W	YKL157W_idr_1	0.830718	0.700978513956	PIVRWLLLKSAVRGSSLIGKAHPCLRSIAAHPRYLSNVYSPPAGVSRSLRINVMWKQSKLTPPRFVKIMNRRPLFTETSHACAKCQKTSQLLPIVRWLLLKSAVRGSSLIGKAHPCLRSIAAHPRYLSNVYSPPAGVSRSLRINVMWKQSKLTPPRFVKIMNRRPLFTETSHACAKCQKTSQLLPIVRWLLLKSAVRGSSLIGKAHPCLRSIAAHPRYLSNVYSPPAGVSRSLRINVMWKQSKLTPPRFVKIMNRR
YKL163W	YKL163W_idr_2	0.947912	0.799869522755	SASSVASSKAKRAASQIGDGQVQAATTTAAVSKKSTAAAVSQITDGQVQAAKSTAAAVSQITDGQVQAAKSTAAAVSQITDGQVSASSVASSKAKRAASQIGDGQVQAATTTAAVSKKSTAAAVSQITDGQVQAAKSTAAAVSQITDGQVQAAKSTAAAVSQITDGQVSASSVASSKAKRAASQIGDGQVQAATTTAAVSKKSTAAAVSQITDGQVQAAKSTAAAVSQITDGQVQAAKSTAAAVSQITDGQVSASS
YKL164C	YKL164C_idr_2	0.896619	0.756587260065	SSKAKRAAAISQIGDGQIQATTKTTAAAVSQIGDSSKAKRAAAISQIGDGQIQATTKTTAAAVSQIGDSSKAKRAAAISQIGDGQIQATTKTTAAAVSQIGDSSKAKRAAAISQIGDGQIQATTKTTAAAVSQIGDSSKAKRAAAISQIGDGQIQATTKTTAAAVSQIGDSSKAKRAAAISQIGDGQIQATTKTTAAAVSQIGDSSKAKRAAAISQIGDGQIQATTKTTAAAVSQIGDSSKAKRAAAISQIGDGQI
YKR065C	YKR065C_idr_1	1.0026	0.846020655259	FTSAIRLSSQRLFASQPSVTAAALRSTATTLPLRSYSQPASLFTSAIRLSSQRLFASQPSVTAAALRSTATTLPLRSYSQPASLFTSAIRLSSQRLFASQPSVTAAALRSTATTLPLRSYSQPASLFTSAIRLSSQRLFASQPSVTAAALRSTATTLPLRSYSQPASLFTSAIRLSSQRLFASQPSVTAAALRSTATTLPLRSYSQPASLFTSAIRLSSQRLFASQPSVTAAALRSTATTLPLRSYSQPASLFTSA
YKR066C	YKR066C_idr_1	0.910197	0.76804468315	TTAVRLLPSLGRTAHKRSLYLFSAAAAAAAAATFAYSQSQKRSSSSPGGTTAVRLLPSLGRTAHKRSLYLFSAAAAAAAAATFAYSQSQKRSSSSPGGTTAVRLLPSLGRTAHKRSLYLFSAAAAAAAAATFAYSQSQKRSSSSPGGTTAVRLLPSLGRTAHKRSLYLFSAAAAAAAAATFAYSQSQKRSSSSPGGTTAVRLLPSLGRTAHKRSLYLFSAAAAAAAAATFAYSQSQKRSSSSPGGTTAVRLLPSLG
YLL029W	YLL029W_idr_1	0.841928	0.710437737025	TSKPSTSDGRAHSISHVPGTHMRGTSASHSPRPFRPCADCTCSPGLLSRQTSKPSTSDGRAHSISHVPGTHMRGTSASHSPRPFRPCADCTCSPGLLSRQTSKPSTSDGRAHSISHVPGTHMRGTSASHSPRPFRPCADCTCSPGLLSRQTSKPSTSDGRAHSISHVPGTHMRGTSASHSPRPFRPCADCTCSPGLLSRQTSKPSTSDGRAHSISHVPGTHMRGTSASHSPRPFRPCADCTCSPGLLSRQTSKPST
YLR120C	YLR120C_idr_1	0.866906	0.731514927227	KLKTVRSAVLSSLFASQVLGKIIPAANKRDDKLKTVRSAVLSSLFASQVLGKIIPAANKRDDKLKTVRSAVLSSLFASQVLGKIIPAANKRDDKLKTVRSAVLSSLFASQVLGKIIPAANKRDDKLKTVRSAVLSSLFASQVLGKIIPAANKRDDKLKTVRSAVLSSLFASQVLGKIIPAANKRDDKLKTVRSAVLSSLFASQVLGKIIPAANKRDDKLKTVRSAVLSSLFASQVLGKIIPAANKRDDKLKTVRSA
YLR289W	YLR289W_idr_1	0.867634	0.732129239567	LKFRIRPVRHIRCYKRHAYFLRYNHTTTPAQKLQLKFRIRPVRHIRCYKRHAYFLRYNHTTTPAQKLQLKFRIRPVRHIRCYKRHAYFLRYNHTTTPAQKLQLKFRIRPVRHIRCYKRHAYFLRYNHTTTPAQKLQLKFRIRPVRHIRCYKRHAYFLRYNHTTTPAQKLQLKFRIRPVRHIRCYKRHAYFLRYNHTTTPAQKLQLKFRIRPVRHIRCYKRHAYFLRYNHTTTPAQKLQLKFRIRPVRHIRCYKRHA
YLR355C	YLR355C_idr_1	1.06586	0.899394509534	LRTQAARLICNSRVITAKRTFALATRAAAYSRPAARFVKLRTQAARLICNSRVITAKRTFALATRAAAYSRPAARFVKLRTQAARLICNSRVITAKRTFALATRAAAYSRPAARFVKLRTQAARLICNSRVITAKRTFALATRAAAYSRPAARFVKLRTQAARLICNSRVITAKRTFALATRAAAYSRPAARFVKLRTQAARLICNSRVITAKRTFALATRAAAYSRPAARFVKLRTQAARLICNSRVITAKRTFA
YNL250W	YNL250W_idr_41	0.859207	0.725018073779	RIISLKNKKDEAQSVLDKVKNERDIQVRNKRIISLKNKKDEAQSVLDKVKNERDIQVRNKRIISLKNKKDEAQSVLDKVKNERDIQVRNKRIISLKNKKDEAQSVLDKVKNERDIQVRNKRIISLKNKKDEAQSVLDKVKNERDIQVRNKRIISLKNKKDEAQSVLDKVKNERDIQVRNKRIISLKNKKDEAQSVLDKVKNERDIQVRNKRIISLKNKKDEAQSVLDKVKNERDIQVRNKRIISLKNKKDEAQSVL
YOR232W	YOR232W_idr_1	0.830111	0.700466855249	RAFSAATVRATTRKSFIPMAPRTPFVTPSFTKNVGSMRRMRFYSDEAKSEESKENNEDLTEEQSEIKKLRAFSAATVRATTRKSFIPMAPRTPFVTPSFTKNVGSMRRMRFYSDEAKSEESKENNEDLTEEQSEIKKLRAFSAATVRATTRKSFIPMAPRTPFVTPSFTKNVGSMRRMRFYSDEAKSEESKENNEDLTEEQSEIKKLRAFSAATVRATTRKSFIPMAPRTPFVTPSFTKNVGSMRRMRFYSDEAKS
YOR334W	YOR334W_idr_1	0.872568	0.736292822685	NRRLLVRSISCFQPLSRITFGRPNTPFLRKYADTSTAANTNSTILRKQLLSLNRRLLVRSISCFQPLSRITFGRPNTPFLRKYADTSTAANTNSTILRKQLLSLNRRLLVRSISCFQPLSRITFGRPNTPFLRKYADTSTAANTNSTILRKQLLSLNRRLLVRSISCFQPLSRITFGRPNTPFLRKYADTSTAANTNSTILRKQLLSLNRRLLVRSISCFQPLSRITFGRPNTPFLRKYADTSTAANTNSTILRKQ
YPL042C	YPL042C_idr_5	0.891028	0.751869719512	RRIHTNDNDIMNLGSRTKNNTQASGITAGAAANALGGLGVNRRILAAAAAAAAAVSGNNASDEPSRKKNRRRRIHTNDNDIMNLGSRTKNNTQASGITAGAAANALGGLGVNRRILAAAAAAAAAVSGNNASDEPSRKKNRRRRIHTNDNDIMNLGSRTKNNTQASGITAGAAANALGGLGVNRRILAAAAAAAAAVSGNNASDEPSRKKNRRRRIHTNDNDIMNLGSRTKNNTQASGITAGAAANALGGLGVNRR
YPL252C	YPL252C_idr_1	0.834209	0.703924587753	LKIVTRAGHTARISNIAAHLLRTSPSLLTRTTTTTRFLPFSTSSFLNLKIVTRAGHTARISNIAAHLLRTSPSLLTRTTTTTRFLPFSTSSFLNLKIVTRAGHTARISNIAAHLLRTSPSLLTRTTTTTRFLPFSTSSFLNLKIVTRAGHTARISNIAAHLLRTSPSLLTRTTTTTRFLPFSTSSFLNLKIVTRAGHTARISNIAAHLLRTSPSLLTRTTTTTRFLPFSTSSFLNLKIVTRAGHTARISNIAAHLL
YPR026W	YPR026W_idr_1	0.904952	0.76361946152	KRIRSLWFNAEASYSNLNNSPSLRNKNSTGNNSRKRIRSLWFNAEASYSNLNNSPSLRNKNSTGNNSRKRIRSLWFNAEASYSNLNNSPSLRNKNSTGNNSRKRIRSLWFNAEASYSNLNNSPSLRNKNSTGNNSRKRIRSLWFNAEASYSNLNNSPSLRNKNSTGNNSRKRIRSLWFNAEASYSNLNNSPSLRNKNSTGNNSRKRIRSLWFNAEASYSNLNNSPSLRNKNSTGNNSRKRIRSLWFNAEASYSNLN
