## Supplementary File 2 for "Discovering molecular features of intrinsically disordered regions by using evolution for contrastive learning": filter_120_idr_activations.txt

YBR041W	YBR041W_idr_1	0.983538	0.738206057977	SPIQVVVFALSRIFLLLFRLIKLIITPIQKSLGYLFGNSPIQVVVFALSRIFLLLFRLIKLIITPIQKSLGYLFGNSPIQVVVFALSRIFLLLFRLIKLIITPIQKSLGYLFGNSPIQVVVFALSRIFLLLFRLIKLIITPIQKSLGYLFGNSPIQVVVFALSRIFLLLFRLIKLIITPIQKSLGYLFGNSPIQVVVFALSRIFLLLFRLIKLIITPIQKSLGYLFGNSPIQVVVFALSRIFLLLFRLIKLIITPI
YBR139W	YBR139W_idr_1	0.95545	0.717124518306	KYLNLVFVLQLLISIKYASFGRAFSLFEDDKYLNLVFVLQLLISIKYASFGRAFSLFEDDKYLNLVFVLQLLISIKYASFGRAFSLFEDDKYLNLVFVLQLLISIKYASFGRAFSLFEDDKYLNLVFVLQLLISIKYASFGRAFSLFEDDKYLNLVFVLQLLISIKYASFGRAFSLFEDDKYLNLVFVLQLLISIKYASFGRAFSLFEDDKYLNLVFVLQLLISIKYASFGRAFSLFEDDKYLNLVFVLQLLISIK
YCL048W	YCL048W_idr_1	1.09688	0.823275968898	NRITRKSCLFAIIFASLFVTHALGAAIDPPRRPNRITRKSCLFAIIFASLFVTHALGAAIDPPRRPNRITRKSCLFAIIFASLFVTHALGAAIDPPRRPNRITRKSCLFAIIFASLFVTHALGAAIDPPRRPNRITRKSCLFAIIFASLFVTHALGAAIDPPRRPNRITRKSCLFAIIFASLFVTHALGAAIDPPRRPNRITRKSCLFAIIFASLFVTHALGAAIDPPRRPNRITRKSCLFAIIFASLFVTHALGA
YDR144C	YDR144C_idr_1	0.960472	0.720894011213	KLSVLTFVVDALLVCSSIVDAGVTDFPSLPKLSVLTFVVDALLVCSSIVDAGVTDFPSLPKLSVLTFVVDALLVCSSIVDAGVTDFPSLPKLSVLTFVVDALLVCSSIVDAGVTDFPSLPKLSVLTFVVDALLVCSSIVDAGVTDFPSLPKLSVLTFVVDALLVCSSIVDAGVTDFPSLPKLSVLTFVVDALLVCSSIVDAGVTDFPSLPKLSVLTFVVDALLVCSSIVDAGVTDFPSLPKLSVLTFVVDALLVCS
YFR018C	YFR018C_idr_1	0.934143	0.701131988665	GMKYVLPLRLIGLAYLLVLFQVHRVTGWEGMKYVLPLRLIGLAYLLVLFQVHRVTGWEGMKYVLPLRLIGLAYLLVLFQVHRVTGWEGMKYVLPLRLIGLAYLLVLFQVHRVTGWEGMKYVLPLRLIGLAYLLVLFQVHRVTGWEGMKYVLPLRLIGLAYLLVLFQVHRVTGWEGMKYVLPLRLIGLAYLLVLFQVHRVTGWEGMKYVLPLRLIGLAYLLVLFQVHRVTGWEGMKYVLPLRLIGLAYLLVLFQVHR
YHR057C	YHR057C_idr_1	0.958376	0.719320835433	KFSGLWCWLLLFLSVNVIASDVGELIDQDDKFSGLWCWLLLFLSVNVIASDVGELIDQDDKFSGLWCWLLLFLSVNVIASDVGELIDQDDKFSGLWCWLLLFLSVNVIASDVGELIDQDDKFSGLWCWLLLFLSVNVIASDVGELIDQDDKFSGLWCWLLLFLSVNVIASDVGELIDQDDKFSGLWCWLLLFLSVNVIASDVGELIDQDDKFSGLWCWLLLFLSVNVIASDVGELIDQDDKFSGLWCWLLLFLSVN
YIL014W	YIL014W_idr_1	1.02985	0.772963333485	LKSLKSRRLILKRLVTLLLSLFFSYLIFSASRNVTSSNLKSLKSRRLILKRLVTLLLSLFFSYLIFSASRNVTSSNLKSLKSRRLILKRLVTLLLSLFFSYLIFSASRNVTSSNLKSLKSRRLILKRLVTLLLSLFFSYLIFSASRNVTSSNLKSLKSRRLILKRLVTLLLSLFFSYLIFSASRNVTSSNLKSLKSRRLILKRLVTLLLSLFFSYLIFSASRNVTSSNLKSLKSRRLILKRLVTLLLSLFFSYLIF
YJR051W	YJR051W_idr_1	1.09604	0.822648488065	IRSVRRVFIYVSIFVLIIVLKRTLSGTDQIRSVRRVFIYVSIFVLIIVLKRTLSGTDQIRSVRRVFIYVSIFVLIIVLKRTLSGTDQIRSVRRVFIYVSIFVLIIVLKRTLSGTDQIRSVRRVFIYVSIFVLIIVLKRTLSGTDQIRSVRRVFIYVSIFVLIIVLKRTLSGTDQIRSVRRVFIYVSIFVLIIVLKRTLSGTDQIRSVRRVFIYVSIFVLIIVLKRTLSGTDQIRSVRRVFIYVSIFVLIIVLKRTL
YJR075W	YJR075W_idr_1	1.19603	0.897691992538	AKTTKRASSFRRLMIFAIIALISLAFGVRYLFHNSNAAKTTKRASSFRRLMIFAIIALISLAFGVRYLFHNSNAAKTTKRASSFRRLMIFAIIALISLAFGVRYLFHNSNAAKTTKRASSFRRLMIFAIIALISLAFGVRYLFHNSNAAKTTKRASSFRRLMIFAIIALISLAFGVRYLFHNSNAAKTTKRASSFRRLMIFAIIALISLAFGVRYLFHNSNAAKTTKRASSFRRLMIFAIIALISLAFGVRYLFHN
YKR044W	YKR044W_idr_1	1.06944	0.802677722784	SRDVRAEKLAISLLILSLFLIFQLVAEIYLNNGDQYHTETSPFTSRDVRAEKLAISLLILSLFLIFQLVAEIYLNNGDQYHTETSPFTSRDVRAEKLAISLLILSLFLIFQLVAEIYLNNGDQYHTETSPFTSRDVRAEKLAISLLILSLFLIFQLVAEIYLNNGDQYHTETSPFTSRDVRAEKLAISLLILSLFLIFQLVAEIYLNNGDQYHTETSPFTSRDVRAEKLAISLLILSLFLIFQLVAEIYLNNGDQY
YKR061W	YKR061W_idr_1	0.976941	0.733255061519	QICKVFLTQVKKLLFVSLLFCLIAQTCWLALVPYQRQLSLDSYFFQICKVFLTQVKKLLFVSLLFCLIAQTCWLALVPYQRQLSLDSYFFQICKVFLTQVKKLLFVSLLFCLIAQTCWLALVPYQRQLSLDSYFFQICKVFLTQVKKLLFVSLLFCLIAQTCWLALVPYQRQLSLDSYFFQICKVFLTQVKKLLFVSLLFCLIAQTCWLALVPYQRQLSLDSYFFQICKVFLTQVKKLLFVSLLFCLIAQTCWLAL
YLL031C	YLL031C_idr_2	1.02045	0.765908849126	IILLVFIAILQFISIAFFTRGFLLSRHVLDNISSQNETSKLIILLVFIAILQFISIAFFTRGFLLSRHVLDNISSQNETSKLIILLVFIAILQFISIAFFTRGFLLSRHVLDNISSQNETSKLIILLVFIAILQFISIAFFTRGFLLSRHVLDNISSQNETSKLIILLVFIAILQFISIAFFTRGFLLSRHVLDNISSQNETSKLIILLVFIAILQFISIAFFTRGFLLSRHVLDNISSQNETSKLIILLVFIAIL
YLR087C	YLR087C_idr_1	1.33234	1.0	EAISQLRGVPLTHQKDFSWVFLVDWILTVVVCEAISQLRGVPLTHQKDFSWVFLVDWILTVVVCEAISQLRGVPLTHQKDFSWVFLVDWILTVVVCEAISQLRGVPLTHQKDFSWVFLVDWILTVVVCEAISQLRGVPLTHQKDFSWVFLVDWILTVVVCEAISQLRGVPLTHQKDFSWVFLVDWILTVVVCEAISQLRGVPLTHQKDFSWVFLVDWILTVVVCEAISQLRGVPLTHQKDFSWVFLVDWILTVVVC
YLR454W	YLR454W_idr_1	1.25075	0.938764026496	MFPINVLLYKWLIFAVTFLWSCKILLRKLMFPINVLLYKWLIFAVTFLWSCKILLRKLMFPINVLLYKWLIFAVTFLWSCKILLRKLMFPINVLLYKWLIFAVTFLWSCKILLRKLMFPINVLLYKWLIFAVTFLWSCKILLRKLMFPINVLLYKWLIFAVTFLWSCKILLRKLMFPINVLLYKWLIFAVTFLWSCKILLRKLMFPINVLLYKWLIFAVTFLWSCKILLRKLMFPINVLLYKWLIFAVTFLWSCKI
YML031W	YML031W_idr_3	1.09622	0.822777330557	IIQTVVISLLALPHSPLWELALAFIPNILALNIIQTVVISLLALPHSPLWELALAFIPNILALNIIQTVVISLLALPHSPLWELALAFIPNILALNIIQTVVISLLALPHSPLWELALAFIPNILALNIIQTVVISLLALPHSPLWELALAFIPNILALNIIQTVVISLLALPHSPLWELALAFIPNILALNIIQTVVISLLALPHSPLWELALAFIPNILALNIIQTVVISLLALPHSPLWELALAFIPNILALN
YML104C	YML104C_idr_1	1.23042	0.923507643805	PKFPQFRLILVLFYLISMIQWSVITFSLGFFLNPKFPQFRLILVLFYLISMIQWSVITFSLGFFLNPKFPQFRLILVLFYLISMIQWSVITFSLGFFLNPKFPQFRLILVLFYLISMIQWSVITFSLGFFLNPKFPQFRLILVLFYLISMIQWSVITFSLGFFLNPKFPQFRLILVLFYLISMIQWSVITFSLGFFLNPKFPQFRLILVLFYLISMIQWSVITFSLGFFLNPKFPQFRLILVLFYLISMIQWSVIT
YMR183C	YMR183C_idr_2	1.04592	0.785031043435	ARKARKNKIRCLIICFIIFAIVVVVVVVPSVVETRKARKARKNKIRCLIICFIIFAIVVVVVVVPSVVETRKARKARKNKIRCLIICFIIFAIVVVVVVVPSVVETRKARKARKNKIRCLIICFIIFAIVVVVVVVPSVVETRKARKARKNKIRCLIICFIIFAIVVVVVVVPSVVETRKARKARKNKIRCLIICFIIFAIVVVVVVVPSVVETRKARKARKNKIRCLIICFIIFAIVVVVVVVPSVVETRKARKA
YNL029C	YNL029C_idr_1	0.92988	0.69793257905	LLIRRTINAFLGCIHCNLTATCILIAFVITMYVVLVSEPASLLIRRTINAFLGCIHCNLTATCILIAFVITMYVVLVSEPASLLIRRTINAFLGCIHCNLTATCILIAFVITMYVVLVSEPASLLIRRTINAFLGCIHCNLTATCILIAFVITMYVVLVSEPASLLIRRTINAFLGCIHCNLTATCILIAFVITMYVVLVSEPASLLIRRTINAFLGCIHCNLTATCILIAFVITMYVVLVSEPASLLIRRTINAF
YPL050C	YPL050C_idr_1	1.17402	0.881174027107	SLSLVSYRLRKNPWVNIFLPVLAIFLIYIIFFQRDQSLSLVSYRLRKNPWVNIFLPVLAIFLIYIIFFQRDQSLSLVSYRLRKNPWVNIFLPVLAIFLIYIIFFQRDQSLSLVSYRLRKNPWVNIFLPVLAIFLIYIIFFQRDQSLSLVSYRLRKNPWVNIFLPVLAIFLIYIIFFQRDQSLSLVSYRLRKNPWVNIFLPVLAIFLIYIIFFQRDQSLSLVSYRLRKNPWVNIFLPVLAIFLIYIIFFQRDQSLSL
YPL232W	YPL232W_idr_4	1.15622	0.867811986951	RKARKNKIRCWLIVFAIIVVVVVVVVVPAVVKTRRKARKNKIRCWLIVFAIIVVVVVVVVVPAVVKTRRKARKNKIRCWLIVFAIIVVVVVVVVVPAVVKTRRKARKNKIRCWLIVFAIIVVVVVVVVVPAVVKTRRKARKNKIRCWLIVFAIIVVVVVVVVVPAVVKTRRKARKNKIRCWLIVFAIIVVVVVVVVVPAVVKTRRKARKNKIRCWLIVFAIIVVVVVVVVVPAVVKTRRKARKNKIRCWLIVFAII
