## Supplementary File 2 for "Discovering molecular features of intrinsically disordered regions by using evolution for contrastive learning": filter_121_idr_activations.txt

YBR041W	YBR041W_idr_1	1.77716	0.788190653172	SPIQVVVFALSRIFLLLFRLIKLIITPIQKSLGYLFGNSPIQVVVFALSRIFLLLFRLIKLIITPIQKSLGYLFGNSPIQVVVFALSRIFLLLFRLIKLIITPIQKSLGYLFGNSPIQVVVFALSRIFLLLFRLIKLIITPIQKSLGYLFGNSPIQVVVFALSRIFLLLFRLIKLIITPIQKSLGYLFGNSPIQVVVFALSRIFLLLFRLIKLIITPIQKSLGYLFGNSPIQVVVFALSRIFLLLFRLIKLIITPI
YBR139W	YBR139W_idr_1	1.69886	0.753465941618	KYLNLVFVLQLLISIKYASFGRAFSLFEDDKYLNLVFVLQLLISIKYASFGRAFSLFEDDKYLNLVFVLQLLISIKYASFGRAFSLFEDDKYLNLVFVLQLLISIKYASFGRAFSLFEDDKYLNLVFVLQLLISIKYASFGRAFSLFEDDKYLNLVFVLQLLISIKYASFGRAFSLFEDDKYLNLVFVLQLLISIKYASFGRAFSLFEDDKYLNLVFVLQLLISIKYASFGRAFSLFEDDKYLNLVFVLQLLISIK
YDL052C	YDL052C_idr_1	1.48323	0.657828898853	SVIGRFLYYLRSVLVVLALAGCGFYGVIASISVIGRFLYYLRSVLVVLALAGCGFYGVIASISVIGRFLYYLRSVLVVLALAGCGFYGVIASISVIGRFLYYLRSVLVVLALAGCGFYGVIASISVIGRFLYYLRSVLVVLALAGCGFYGVIASISVIGRFLYYLRSVLVVLALAGCGFYGVIASISVIGRFLYYLRSVLVVLALAGCGFYGVIASISVIGRFLYYLRSVLVVLALAGCGFYGVIASISVIGRFLY
YDR144C	YDR144C_idr_1	1.515	0.671920696845	KLSVLTFVVDALLVCSSIVDAGVTDFPSLPKLSVLTFVVDALLVCSSIVDAGVTDFPSLPKLSVLTFVVDALLVCSSIVDAGVTDFPSLPKLSVLTFVVDALLVCSSIVDAGVTDFPSLPKLSVLTFVVDALLVCSSIVDAGVTDFPSLPKLSVLTFVVDALLVCSSIVDAGVTDFPSLPKLSVLTFVVDALLVCSSIVDAGVTDFPSLPKLSVLTFVVDALLVCSSIVDAGVTDFPSLPKLSVLTFVVDALLVCS
YDR331W	YDR331W_idr_1	1.61213	0.714996976851	RIAMHLPLLLLYIFLLPLSGANNTDAAHEVIRIAMHLPLLLLYIFLLPLSGANNTDAAHEVIRIAMHLPLLLLYIFLLPLSGANNTDAAHEVIRIAMHLPLLLLYIFLLPLSGANNTDAAHEVIRIAMHLPLLLLYIFLLPLSGANNTDAAHEVIRIAMHLPLLLLYIFLLPLSGANNTDAAHEVIRIAMHLPLLLLYIFLLPLSGANNTDAAHEVIRIAMHLPLLLLYIFLLPLSGANNTDAAHEVIRIAMHLPL
YEL036C	YEL036C_idr_1	1.48183	0.657207350387	KYNNRKLSFNPTTVSIAGTLLTVFFLTRLVLSFFSISLFQLVTFKYNNRKLSFNPTTVSIAGTLLTVFFLTRLVLSFFSISLFQLVTFKYNNRKLSFNPTTVSIAGTLLTVFFLTRLVLSFFSISLFQLVTFKYNNRKLSFNPTTVSIAGTLLTVFFLTRLVLSFFSISLFQLVTFKYNNRKLSFNPTTVSIAGTLLTVFFLTRLVLSFFSISLFQLVTFKYNNRKLSFNPTTVSIAGTLLTVFFLTRLVLSFFSI
YFR018C	YFR018C_idr_1	1.70009	0.754008818417	GMKYVLPLRLIGLAYLLVLFQVHRVTGWEGMKYVLPLRLIGLAYLLVLFQVHRVTGWEGMKYVLPLRLIGLAYLLVLFQVHRVTGWEGMKYVLPLRLIGLAYLLVLFQVHRVTGWEGMKYVLPLRLIGLAYLLVLFQVHRVTGWEGMKYVLPLRLIGLAYLLVLFQVHRVTGWEGMKYVLPLRLIGLAYLLVLFQVHRVTGWEGMKYVLPLRLIGLAYLLVLFQVHRVTGWEGMKYVLPLRLIGLAYLLVLFQVHR
YHR057C	YHR057C_idr_1	1.59703	0.708303117703	KFSGLWCWLLLFLSVNVIASDVGELIDQDDKFSGLWCWLLLFLSVNVIASDVGELIDQDDKFSGLWCWLLLFLSVNVIASDVGELIDQDDKFSGLWCWLLLFLSVNVIASDVGELIDQDDKFSGLWCWLLLFLSVNVIASDVGELIDQDDKFSGLWCWLLLFLSVNVIASDVGELIDQDDKFSGLWCWLLLFLSVNVIASDVGELIDQDDKFSGLWCWLLLFLSVNVIASDVGELIDQDDKFSGLWCWLLLFLSVN
YJL034W	YJL034W_idr_1	1.47868	0.655810928298	FFNRLSAGKLLVPLSVVLYALFVVILPLQNSFHSSNVLVRGADDFFNRLSAGKLLVPLSVVLYALFVVILPLQNSFHSSNVLVRGADDFFNRLSAGKLLVPLSVVLYALFVVILPLQNSFHSSNVLVRGADDFFNRLSAGKLLVPLSVVLYALFVVILPLQNSFHSSNVLVRGADDFFNRLSAGKLLVPLSVVLYALFVVILPLQNSFHSSNVLVRGADDFFNRLSAGKLLVPLSVVLYALFVVILPLQNSFHSSN
YJL207C	YJL207C_idr_9	1.53004	0.678590288321	ELISRTSSLKGAFENFDLLTLLYKLQMEEFFMELISRTSSLKGAFENFDLLTLLYKLQMEEFFMELISRTSSLKGAFENFDLLTLLYKLQMEEFFMELISRTSSLKGAFENFDLLTLLYKLQMEEFFMELISRTSSLKGAFENFDLLTLLYKLQMEEFFMELISRTSSLKGAFENFDLLTLLYKLQMEEFFMELISRTSSLKGAFENFDLLTLLYKLQMEEFFMELISRTSSLKGAFENFDLLTLLYKLQMEEFFM
YJR061W	YJR061W_idr_1	1.48022	0.656495921657	MLSLRRFSMYVLRSLRLHFKKIIITLLTIQLLFITIFMLSLRRFSMYVLRSLRLHFKKIIITLLTIQLLFITIFMLSLRRFSMYVLRSLRLHFKKIIITLLTIQLLFITIFMLSLRRFSMYVLRSLRLHFKKIIITLLTIQLLFITIFMLSLRRFSMYVLRSLRLHFKKIIITLLTIQLLFITIFMLSLRRFSMYVLRSLRLHFKKIIITLLTIQLLFITIFMLSLRRFSMYVLRSLRLHFKKIIITLLTIQLLFI
YKR061W	YKR061W_idr_1	1.56895	0.695846241725	QICKVFLTQVKKLLFVSLLFCLIAQTCWLALVPYQRQLSLDSYFFQICKVFLTQVKKLLFVSLLFCLIAQTCWLALVPYQRQLSLDSYFFQICKVFLTQVKKLLFVSLLFCLIAQTCWLALVPYQRQLSLDSYFFQICKVFLTQVKKLLFVSLLFCLIAQTCWLALVPYQRQLSLDSYFFQICKVFLTQVKKLLFVSLLFCLIAQTCWLALVPYQRQLSLDSYFFQICKVFLTQVKKLLFVSLLFCLIAQTCWLAL
YLL031C	YLL031C_idr_2	1.50023	0.665370170284	IILLVFIAILQFISIAFFTRGFLLSRHVLDNISSQNETSKLIILLVFIAILQFISIAFFTRGFLLSRHVLDNISSQNETSKLIILLVFIAILQFISIAFFTRGFLLSRHVLDNISSQNETSKLIILLVFIAILQFISIAFFTRGFLLSRHVLDNISSQNETSKLIILLVFIAILQFISIAFFTRGFLLSRHVLDNISSQNETSKLIILLVFIAILQFISIAFFTRGFLLSRHVLDNISSQNETSKLIILLVFIAIL
YLR087C	YLR087C_idr_1	1.6253	0.72083813664	EAISQLRGVPLTHQKDFSWVFLVDWILTVVVCEAISQLRGVPLTHQKDFSWVFLVDWILTVVVCEAISQLRGVPLTHQKDFSWVFLVDWILTVVVCEAISQLRGVPLTHQKDFSWVFLVDWILTVVVCEAISQLRGVPLTHQKDFSWVFLVDWILTVVVCEAISQLRGVPLTHQKDFSWVFLVDWILTVVVCEAISQLRGVPLTHQKDFSWVFLVDWILTVVVCEAISQLRGVPLTHQKDFSWVFLVDWILTVVVC
YLR299W	YLR299W_idr_1	1.64028	0.72748520518	LLCNRKVPKTLNTCFILHIFTLLTLGVLVLLCNRKVPKTLNTCFILHIFTLLTLGVLVLLCNRKVPKTLNTCFILHIFTLLTLGVLVLLCNRKVPKTLNTCFILHIFTLLTLGVLVLLCNRKVPKTLNTCFILHIFTLLTLGVLVLLCNRKVPKTLNTCFILHIFTLLTLGVLVLLCNRKVPKTLNTCFILHIFTLLTLGVLVLLCNRKVPKTLNTCFILHIFTLLTLGVLVLLCNRKVPKTLNTCFILHIFTLLT
YLR454W	YLR454W_idr_1	2.25473	1.0	MFPINVLLYKWLIFAVTFLWSCKILLRKLMFPINVLLYKWLIFAVTFLWSCKILLRKLMFPINVLLYKWLIFAVTFLWSCKILLRKLMFPINVLLYKWLIFAVTFLWSCKILLRKLMFPINVLLYKWLIFAVTFLWSCKILLRKLMFPINVLLYKWLIFAVTFLWSCKILLRKLMFPINVLLYKWLIFAVTFLWSCKILLRKLMFPINVLLYKWLIFAVTFLWSCKILLRKLMFPINVLLYKWLIFAVTFLWSCKI
YML031W	YML031W_idr_3	1.78879	0.793350784908	IIQTVVISLLALPHSPLWELALAFIPNILALNIIQTVVISLLALPHSPLWELALAFIPNILALNIIQTVVISLLALPHSPLWELALAFIPNILALNIIQTVVISLLALPHSPLWELALAFIPNILALNIIQTVVISLLALPHSPLWELALAFIPNILALNIIQTVVISLLALPHSPLWELALAFIPNILALNIIQTVVISLLALPHSPLWELALAFIPNILALNIIQTVVISLLALPHSPLWELALAFIPNILALN
YML104C	YML104C_idr_1	2.0991	0.930977243797	PKFPQFRLILVLFYLISMIQWSVITFSLGFFLNPKFPQFRLILVLFYLISMIQWSVITFSLGFFLNPKFPQFRLILVLFYLISMIQWSVITFSLGFFLNPKFPQFRLILVLFYLISMIQWSVITFSLGFFLNPKFPQFRLILVLFYLISMIQWSVITFSLGFFLNPKFPQFRLILVLFYLISMIQWSVITFSLGFFLNPKFPQFRLILVLFYLISMIQWSVITFSLGFFLNPKFPQFRLILVLFYLISMIQWSVIT
YOR365C	YOR365C_idr_1	1.45383	0.644789493018	LPIKVFSLSRIFVLLAIFRQIHAISINSSTFQVSNSFTLLNNASTLFLPIKVFSLSRIFVLLAIFRQIHAISINSSTFQVSNSFTLLNNASTLFLPIKVFSLSRIFVLLAIFRQIHAISINSSTFQVSNSFTLLNNASTLFLPIKVFSLSRIFVLLAIFRQIHAISINSSTFQVSNSFTLLNNASTLFLPIKVFSLSRIFVLLAIFRQIHAISINSSTFQVSNSFTLLNNASTLFLPIKVFSLSRIFVLLAIFRQI
YPL050C	YPL050C_idr_1	1.61111	0.714545830793	SLSLVSYRLRKNPWVNIFLPVLAIFLIYIIFFQRDQSLSLVSYRLRKNPWVNIFLPVLAIFLIYIIFFQRDQSLSLVSYRLRKNPWVNIFLPVLAIFLIYIIFFQRDQSLSLVSYRLRKNPWVNIFLPVLAIFLIYIIFFQRDQSLSLVSYRLRKNPWVNIFLPVLAIFLIYIIFFQRDQSLSLVSYRLRKNPWVNIFLPVLAIFLIYIIFFQRDQSLSLVSYRLRKNPWVNIFLPVLAIFLIYIIFFQRDQSLSL
