## Supplementary File 2 for "Discovering molecular features of intrinsically disordered regions by using evolution for contrastive learning": filter_122_idr_activations.txt

YAL053W	YAL053W_idr_1	1.25009	0.872380606782	IFLNTFARCLLTCFVLCSGTARSSDTNDTTIFLNTFARCLLTCFVLCSGTARSSDTNDTTIFLNTFARCLLTCFVLCSGTARSSDTNDTTIFLNTFARCLLTCFVLCSGTARSSDTNDTTIFLNTFARCLLTCFVLCSGTARSSDTNDTTIFLNTFARCLLTCFVLCSGTARSSDTNDTTIFLNTFARCLLTCFVLCSGTARSSDTNDTTIFLNTFARCLLTCFVLCSGTARSSDTNDTTIFLNTFARCLLTCFVL
YBR041W	YBR041W_idr_1	1.22734	0.856510094562	SPIQVVVFALSRIFLLLFRLIKLIITPIQKSLGYLFGNSPIQVVVFALSRIFLLLFRLIKLIITPIQKSLGYLFGNSPIQVVVFALSRIFLLLFRLIKLIITPIQKSLGYLFGNSPIQVVVFALSRIFLLLFRLIKLIITPIQKSLGYLFGNSPIQVVVFALSRIFLLLFRLIKLIITPIQKSLGYLFGNSPIQVVVFALSRIFLLLFRLIKLIITPIQKSLGYLFGNSPIQVVVFALSRIFLLLFRLIKLIITPI
YCL027W	YCL027W_idr_1	1.03102	0.719502514531	VATIMQTTTTVLTTVAAMSTTLASNYISSQASSVATIMQTTTTVLTTVAAMSTTLASNYISSQASSVATIMQTTTTVLTTVAAMSTTLASNYISSQASSVATIMQTTTTVLTTVAAMSTTLASNYISSQASSVATIMQTTTTVLTTVAAMSTTLASNYISSQASSVATIMQTTTTVLTTVAAMSTTLASNYISSQASSVATIMQTTTTVLTTVAAMSTTLASNYISSQASSVATIMQTTTTVLTTVAAMSTTLASN
YDR144C	YDR144C_idr_1	1.24557	0.869227252172	KLSVLTFVVDALLVCSSIVDAGVTDFPSLPKLSVLTFVVDALLVCSSIVDAGVTDFPSLPKLSVLTFVVDALLVCSSIVDAGVTDFPSLPKLSVLTFVVDALLVCSSIVDAGVTDFPSLPKLSVLTFVVDALLVCSSIVDAGVTDFPSLPKLSVLTFVVDALLVCSSIVDAGVTDFPSLPKLSVLTFVVDALLVCSSIVDAGVTDFPSLPKLSVLTFVVDALLVCSSIVDAGVTDFPSLPKLSVLTFVVDALLVCS
YDR331W	YDR331W_idr_1	1.072	0.748100666426	RIAMHLPLLLLYIFLLPLSGANNTDAAHEVIRIAMHLPLLLLYIFLLPLSGANNTDAAHEVIRIAMHLPLLLLYIFLLPLSGANNTDAAHEVIRIAMHLPLLLLYIFLLPLSGANNTDAAHEVIRIAMHLPLLLLYIFLLPLSGANNTDAAHEVIRIAMHLPLLLLYIFLLPLSGANNTDAAHEVIRIAMHLPLLLLYIFLLPLSGANNTDAAHEVIRIAMHLPLLLLYIFLLPLSGANNTDAAHEVIRIAMHLPL
YDR513W	YDR513W_idr_1	1.24116	0.866149850938	ETNFSFDSNLIVIIIITLFATRIIAKRFLSTPKETNFSFDSNLIVIIIITLFATRIIAKRFLSTPKETNFSFDSNLIVIIIITLFATRIIAKRFLSTPKETNFSFDSNLIVIIIITLFATRIIAKRFLSTPKETNFSFDSNLIVIIIITLFATRIIAKRFLSTPKETNFSFDSNLIVIIIITLFATRIIAKRFLSTPKETNFSFDSNLIVIIIITLFATRIIAKRFLSTPKETNFSFDSNLIVIIIITLFATRIIA
YFL048C	YFL048C_idr_1	1.24612	0.869609847551	MMLITMKSTVLLSVFTVLATWAGLLEAHPLGDTSDAMMLITMKSTVLLSVFTVLATWAGLLEAHPLGDTSDAMMLITMKSTVLLSVFTVLATWAGLLEAHPLGDTSDAMMLITMKSTVLLSVFTVLATWAGLLEAHPLGDTSDAMMLITMKSTVLLSVFTVLATWAGLLEAHPLGDTSDAMMLITMKSTVLLSVFTVLATWAGLLEAHPLGDTSDAMMLITMKSTVLLSVFTVLATWAGLLEAHPLGDTSDAMMLI
YGL233W	YGL233W_idr_6	1.08424	0.756646045283	PGTIDSNGYQSPMTPSTPTFPNANGVDAPTLFEPGTIDSNGYQSPMTPSTPTFPNANGVDAPTLFEPGTIDSNGYQSPMTPSTPTFPNANGVDAPTLFEPGTIDSNGYQSPMTPSTPTFPNANGVDAPTLFEPGTIDSNGYQSPMTPSTPTFPNANGVDAPTLFEPGTIDSNGYQSPMTPSTPTFPNANGVDAPTLFEPGTIDSNGYQSPMTPSTPTFPNANGVDAPTLFEPGTIDSNGYQSPMTPSTPTFPNANG
YHR057C	YHR057C_idr_1	1.02055	0.712199010826	KFSGLWCWLLLFLSVNVIASDVGELIDQDDKFSGLWCWLLLFLSVNVIASDVGELIDQDDKFSGLWCWLLLFLSVNVIASDVGELIDQDDKFSGLWCWLLLFLSVNVIASDVGELIDQDDKFSGLWCWLLLFLSVNVIASDVGELIDQDDKFSGLWCWLLLFLSVNVIASDVGELIDQDDKFSGLWCWLLLFLSVNVIASDVGELIDQDDKFSGLWCWLLLFLSVNVIASDVGELIDQDDKFSGLWCWLLLFLSVN
YIL015W	YIL015W_idr_1	1.23582	0.862423476765	SAINHLCLKLILASFAIINTITALTNDGTGSAINHLCLKLILASFAIINTITALTNDGTGSAINHLCLKLILASFAIINTITALTNDGTGSAINHLCLKLILASFAIINTITALTNDGTGSAINHLCLKLILASFAIINTITALTNDGTGSAINHLCLKLILASFAIINTITALTNDGTGSAINHLCLKLILASFAIINTITALTNDGTGSAINHLCLKLILASFAIINTITALTNDGTGSAINHLCLKLILASFA
YJL034W	YJL034W_idr_1	1.15094	0.803188078531	FFNRLSAGKLLVPLSVVLYALFVVILPLQNSFHSSNVLVRGADDFFNRLSAGKLLVPLSVVLYALFVVILPLQNSFHSSNVLVRGADDFFNRLSAGKLLVPLSVVLYALFVVILPLQNSFHSSNVLVRGADDFFNRLSAGKLLVPLSVVLYALFVVILPLQNSFHSSNVLVRGADDFFNRLSAGKLLVPLSVVLYALFVVILPLQNSFHSSNVLVRGADDFFNRLSAGKLLVPLSVVLYALFVVILPLQNSFHSSN
YJR061W	YJR061W_idr_1	1.15992	0.809460845826	MLSLRRFSMYVLRSLRLHFKKIIITLLTIQLLFITIFMLSLRRFSMYVLRSLRLHFKKIIITLLTIQLLFITIFMLSLRRFSMYVLRSLRLHFKKIIITLLTIQLLFITIFMLSLRRFSMYVLRSLRLHFKKIIITLLTIQLLFITIFMLSLRRFSMYVLRSLRLHFKKIIITLLTIQLLFITIFMLSLRRFSMYVLRSLRLHFKKIIITLLTIQLLFITIFMLSLRRFSMYVLRSLRLHFKKIIITLLTIQLLFI
YJR075W	YJR075W_idr_1	1.15226	0.804113911098	AKTTKRASSFRRLMIFAIIALISLAFGVRYLFHNSNAAKTTKRASSFRRLMIFAIIALISLAFGVRYLFHNSNAAKTTKRASSFRRLMIFAIIALISLAFGVRYLFHNSNAAKTTKRASSFRRLMIFAIIALISLAFGVRYLFHNSNAAKTTKRASSFRRLMIFAIIALISLAFGVRYLFHNSNAAKTTKRASSFRRLMIFAIIALISLAFGVRYLFHNSNAAKTTKRASSFRRLMIFAIIALISLAFGVRYLFHN
YKL154W	YKL154W_idr_1	1.13477	0.791907213424	LSNTLIIACLLVIGTTIALIAVQKASSKTGIKQKLSNTLIIACLLVIGTTIALIAVQKASSKTGIKQKLSNTLIIACLLVIGTTIALIAVQKASSKTGIKQKLSNTLIIACLLVIGTTIALIAVQKASSKTGIKQKLSNTLIIACLLVIGTTIALIAVQKASSKTGIKQKLSNTLIIACLLVIGTTIALIAVQKASSKTGIKQKLSNTLIIACLLVIGTTIALIAVQKASSKTGIKQKLSNTLIIACLLVIGTTIA
YLL031C	YLL031C_idr_2	1.21666	0.849052105181	IILLVFIAILQFISIAFFTRGFLLSRHVLDNISSQNETSKLIILLVFIAILQFISIAFFTRGFLLSRHVLDNISSQNETSKLIILLVFIAILQFISIAFFTRGFLLSRHVLDNISSQNETSKLIILLVFIAILQFISIAFFTRGFLLSRHVLDNISSQNETSKLIILLVFIAILQFISIAFFTRGFLLSRHVLDNISSQNETSKLIILLVFIAILQFISIAFFTRGFLLSRHVLDNISSQNETSKLIILLVFIAIL
YLR001C	YLR001C_idr_1	1.12117	0.782414289151	NMAIQTIKYIFWLLPILGLTQALLQNPGDDNMAIQTIKYIFWLLPILGLTQALLQNPGDDNMAIQTIKYIFWLLPILGLTQALLQNPGDDNMAIQTIKYIFWLLPILGLTQALLQNPGDDNMAIQTIKYIFWLLPILGLTQALLQNPGDDNMAIQTIKYIFWLLPILGLTQALLQNPGDDNMAIQTIKYIFWLLPILGLTQALLQNPGDDNMAIQTIKYIFWLLPILGLTQALLQNPGDDNMAIQTIKYIFWLLPI
YLR088W	YLR088W_idr_1	1.20282	0.839397457617	ALLEKLHRRIVDMGLVPRIIALLPVISMLCALLEKLHRRIVDMGLVPRIIALLPVISMLCALLEKLHRRIVDMGLVPRIIALLPVISMLCALLEKLHRRIVDMGLVPRIIALLPVISMLCALLEKLHRRIVDMGLVPRIIALLPVISMLCALLEKLHRRIVDMGLVPRIIALLPVISMLCALLEKLHRRIVDMGLVPRIIALLPVISMLCALLEKLHRRIVDMGLVPRIIALLPVISMLCALLEKLHRRIVDMGLV
YLR299W	YLR299W_idr_1	1.41882	0.990131717964	LLCNRKVPKTLNTCFILHIFTLLTLGVLVLLCNRKVPKTLNTCFILHIFTLLTLGVLVLLCNRKVPKTLNTCFILHIFTLLTLGVLVLLCNRKVPKTLNTCFILHIFTLLTLGVLVLLCNRKVPKTLNTCFILHIFTLLTLGVLVLLCNRKVPKTLNTCFILHIFTLLTLGVLVLLCNRKVPKTLNTCFILHIFTLLTLGVLVLLCNRKVPKTLNTCFILHIFTLLTLGVLVLLCNRKVPKTLNTCFILHIFTLLT
YLR300W	YLR300W_idr_1	1.23803	0.863970080526	LSLKTLLCTLLTVSSVLATPVPARDPSSILSLKTLLCTLLTVSSVLATPVPARDPSSILSLKTLLCTLLTVSSVLATPVPARDPSSILSLKTLLCTLLTVSSVLATPVPARDPSSILSLKTLLCTLLTVSSVLATPVPARDPSSILSLKTLLCTLLTVSSVLATPVPARDPSSILSLKTLLCTLLTVSSVLATPVPARDPSSILSLKTLLCTLLTVSSVLATPVPARDPSSILSLKTLLCTLLTVSSVLATPVPAR
YLR389C	YLR389C_idr_1	1.07764	0.752037929769	GVSLLASSSAFVTKPLLTQLVHLSPISLNFTVRRFKPFTCLSRYYTTNPYNMTSGVSLLASSSAFVTKPLLTQLVHLSPISLNFTVRRFKPFTCLSRYYTTNPYNMTSGVSLLASSSAFVTKPLLTQLVHLSPISLNFTVRRFKPFTCLSRYYTTNPYNMTSGVSLLASSSAFVTKPLLTQLVHLSPISLNFTVRRFKPFTCLSRYYTTNPYNMTSGVSLLASSSAFVTKPLLTQLVHLSPISLNFTVRRFKPFTC
YLR454W	YLR454W_idr_1	1.04293	0.727815124988	MFPINVLLYKWLIFAVTFLWSCKILLRKLMFPINVLLYKWLIFAVTFLWSCKILLRKLMFPINVLLYKWLIFAVTFLWSCKILLRKLMFPINVLLYKWLIFAVTFLWSCKILLRKLMFPINVLLYKWLIFAVTFLWSCKILLRKLMFPINVLLYKWLIFAVTFLWSCKILLRKLMFPINVLLYKWLIFAVTFLWSCKILLRKLMFPINVLLYKWLIFAVTFLWSCKILLRKLMFPINVLLYKWLIFAVTFLWSCKI
YML031W	YML031W_idr_3	1.38598	0.967218505803	IIQTVVISLLALPHSPLWELALAFIPNILALNIIQTVVISLLALPHSPLWELALAFIPNILALNIIQTVVISLLALPHSPLWELALAFIPNILALNIIQTVVISLLALPHSPLWELALAFIPNILALNIIQTVVISLLALPHSPLWELALAFIPNILALNIIQTVVISLLALPHSPLWELALAFIPNILALNIIQTVVISLLALPHSPLWELALAFIPNILALNIIQTVVISLLALPHSPLWELALAFIPNILALN
YML104C	YML104C_idr_1	1.43296	1.0	PKFPQFRLILVLFYLISMIQWSVITFSLGFFLNPKFPQFRLILVLFYLISMIQWSVITFSLGFFLNPKFPQFRLILVLFYLISMIQWSVITFSLGFFLNPKFPQFRLILVLFYLISMIQWSVITFSLGFFLNPKFPQFRLILVLFYLISMIQWSVITFSLGFFLNPKFPQFRLILVLFYLISMIQWSVITFSLGFFLNPKFPQFRLILVLFYLISMIQWSVITFSLGFFLNPKFPQFRLILVLFYLISMIQWSVIT
YMR176W	YMR176W_idr_5	1.06671	0.744412892874	MTSTFRNRTVPLNIIQYLISHTDSNTEFNRMLMTSTFRNRTVPLNIIQYLISHTDSNTEFNRMLMTSTFRNRTVPLNIIQYLISHTDSNTEFNRMLMTSTFRNRTVPLNIIQYLISHTDSNTEFNRMLMTSTFRNRTVPLNIIQYLISHTDSNTEFNRMLMTSTFRNRTVPLNIIQYLISHTDSNTEFNRMLMTSTFRNRTVPLNIIQYLISHTDSNTEFNRMLMTSTFRNRTVPLNIIQYLISHTDSNTEFNRML
YMR183C	YMR183C_idr_2	1.14222	0.797103655645	ARKARKNKIRCLIICFIIFAIVVVVVVVPSVVETRKARKARKNKIRCLIICFIIFAIVVVVVVVPSVVETRKARKARKNKIRCLIICFIIFAIVVVVVVVPSVVETRKARKARKNKIRCLIICFIIFAIVVVVVVVPSVVETRKARKARKNKIRCLIICFIIFAIVVVVVVVPSVVETRKARKARKNKIRCLIICFIIFAIVVVVVVVPSVVETRKARKARKNKIRCLIICFIIFAIVVVVVVVPSVVETRKARKA
YNL029C	YNL029C_idr_1	1.06756	0.74500704295	LLIRRTINAFLGCIHCNLTATCILIAFVITMYVVLVSEPASLLIRRTINAFLGCIHCNLTATCILIAFVITMYVVLVSEPASLLIRRTINAFLGCIHCNLTATCILIAFVITMYVVLVSEPASLLIRRTINAFLGCIHCNLTATCILIAFVITMYVVLVSEPASLLIRRTINAFLGCIHCNLTATCILIAFVITMYVVLVSEPASLLIRRTINAFLGCIHCNLTATCILIAFVITMYVVLVSEPASLLIRRTINAF
YOR190W	YOR190W_idr_1	1.12611	0.785866382619	VSFRGLTTLTLLFTKLVNCNPVSTKNRDSVSFRGLTTLTLLFTKLVNCNPVSTKNRDSVSFRGLTTLTLLFTKLVNCNPVSTKNRDSVSFRGLTTLTLLFTKLVNCNPVSTKNRDSVSFRGLTTLTLLFTKLVNCNPVSTKNRDSVSFRGLTTLTLLFTKLVNCNPVSTKNRDSVSFRGLTTLTLLFTKLVNCNPVSTKNRDSVSFRGLTTLTLLFTKLVNCNPVSTKNRDSVSFRGLTTLTLLFTKLVNCNPVST
YPL183W-A	YPL183W-A_idr_1	1.12843	0.787482783624	FLQTLRLTMPRMFLHMKPSPITITRACTVPSLLSVAAPQPALVAAFLQTLRLTMPRMFLHMKPSPITITRACTVPSLLSVAAPQPALVAAFLQTLRLTMPRMFLHMKPSPITITRACTVPSLLSVAAPQPALVAAFLQTLRLTMPRMFLHMKPSPITITRACTVPSLLSVAAPQPALVAAFLQTLRLTMPRMFLHMKPSPITITRACTVPSLLSVAAPQPALVAAFLQTLRLTMPRMFLHMKPSPITITRACTVPS
YPL232W	YPL232W_idr_4	1.23934	0.864878609366	RKARKNKIRCWLIVFAIIVVVVVVVVVPAVVKTRRKARKNKIRCWLIVFAIIVVVVVVVVVPAVVKTRRKARKNKIRCWLIVFAIIVVVVVVVVVPAVVKTRRKARKNKIRCWLIVFAIIVVVVVVVVVPAVVKTRRKARKNKIRCWLIVFAIIVVVVVVVVVPAVVKTRRKARKNKIRCWLIVFAIIVVVVVVVVVPAVVKTRRKARKNKIRCWLIVFAIIVVVVVVVVVPAVVKTRRKARKNKIRCWLIVFAII
YPL248C	YPL248C_idr_2	1.11129	0.775521915336	NAFGITTGMFNTTTMDDVYNYLFDDEDTPPNPKKENAFGITTGMFNTTTMDDVYNYLFDDEDTPPNPKKENAFGITTGMFNTTTMDDVYNYLFDDEDTPPNPKKENAFGITTGMFNTTTMDDVYNYLFDDEDTPPNPKKENAFGITTGMFNTTTMDDVYNYLFDDEDTPPNPKKENAFGITTGMFNTTTMDDVYNYLFDDEDTPPNPKKENAFGITTGMFNTTTMDDVYNYLFDDEDTPPNPKKENAFGITTGMFN
