## Supplementary File 2 for "Discovering molecular features of intrinsically disordered regions by using evolution for contrastive learning": filter_123_idr_activations.txt

YBR010W	YBR010W_idr_1	1.17504	0.696070004371	ARTKQTARKSTGGKAPRKQLASKAARKSAPSTGGVKKPARTKQTARKSTGGKAPRKQLASKAARKSAPSTGGVKKPARTKQTARKSTGGKAPRKQLASKAARKSAPSTGGVKKPARTKQTARKSTGGKAPRKQLASKAARKSAPSTGGVKKPARTKQTARKSTGGKAPRKQLASKAARKSAPSTGGVKKPARTKQTARKSTGGKAPRKQLASKAARKSAPSTGGVKKPARTKQTARKSTGGKAPRKQLASKAARKS
YDL014W	YDL014W_idr_1	1.65945	0.983026559884	SFRPGSRGGSRGGSRGGFGGRGGSRGGARGGSRGGFGGRGGSRGGARGGSRGGFGGRGGSRGGARGGSRGGRGGAAGGARGSFRPGSRGGSRGGSRGGFGGRGGSRGGARGGSRGGFGGRGGSRGGARGGSRGGFGGRGGSRGGARGGSRGGRGGAAGGARGSFRPGSRGGSRGGSRGGFGGRGGSRGGARGGSRGGFGGRGGSRGGARGGSRGGFGGRGGSRGGARGGSRGGRGGAAGGARGSFRPGSRGGSRGG
YDR277C	YDR277C_idr_2	1.26958	0.752072724551	PSRRSHHSSSMHSASRRSSVAESGSLLSDNAPSRRSHHSSSMHSASRRSSVAESGSLLSDNAPSRRSHHSSSMHSASRRSSVAESGSLLSDNAPSRRSHHSSSMHSASRRSSVAESGSLLSDNAPSRRSHHSSSMHSASRRSSVAESGSLLSDNAPSRRSHHSSSMHSASRRSSVAESGSLLSDNAPSRRSHHSSSMHSASRRSSVAESGSLLSDNAPSRRSHHSSSMHSASRRSSVAESGSLLSDNAPSRRSHHS
YDR388W	YDR388W_idr_3	1.16013	0.687238671745	RRKYGVATAEGSPVSGASSGVGYGAGYDPATATSPTPTGYGYGAAAPSYAAQPAAQYGTAAAVGTAAAVGTAAGAAAGAVPGTYPQYAAAQSPPLTGLGFQQSPQQQQGPPPAYRRKYGVATAEGSPVSGASSGVGYGAGYDPATATSPTPTGYGYGAAAPSYAAQPAAQYGTAAAVGTAAAVGTAAGAAAGAVPGTYPQYAAAQSPPLTGLGFQQSPQQQQGPPPAYRRKYGVATAEGSPVSGASSGVGYGAGYD
YDR432W	YDR432W_idr_2	1.22814	0.727527270647	PPPIRRSNRGGFRGRGGFRGGFRGGFRGGFSRGGFGGPRGGFGGPRGGYGGYSRGGYGGYSRGGYGGSRGGYDSPRGGYDSPRGGYSRGGYGGPRNDYGPPRGSYGGSRGGYDGPRGDYGPPRDAYRTRDAPRERSPTRPPPIRRSNRGGFRGRGGFRGGFRGGFRGGFSRGGFGGPRGGFGGPRGGYGGYSRGGYGGYSRGGYGGSRGGYDSPRGGYDSPRGGYSRGGYGGPRNDYGPPRGSYGGSRGGYDGPRG
YER176W	YER176W_idr_15	1.33661	0.791783532462	NSTRKPRKKGGRRVGRGKKGRKGAKIKKEKKETFEANSTRKPRKKGGRRVGRGKKGRKGAKIKKEKKETFEANSTRKPRKKGGRRVGRGKKGRKGAKIKKEKKETFEANSTRKPRKKGGRRVGRGKKGRKGAKIKKEKKETFEANSTRKPRKKGGRRVGRGKKGRKGAKIKKEKKETFEANSTRKPRKKGGRRVGRGKKGRKGAKIKKEKKETFEANSTRKPRKKGGRRVGRGKKGRKGAKIKKEKKETFEANSTR
YGL103W	YGL103W_idr_1	1.32867	0.787080771395	PSRFTKTRKHRGHVSAGKGRIGKHRKHPGGRGMAGGQHHPSRFTKTRKHRGHVSAGKGRIGKHRKHPGGRGMAGGQHHPSRFTKTRKHRGHVSAGKGRIGKHRKHPGGRGMAGGQHHPSRFTKTRKHRGHVSAGKGRIGKHRKHPGGRGMAGGQHHPSRFTKTRKHRGHVSAGKGRIGKHRKHPGGRGMAGGQHHPSRFTKTRKHRGHVSAGKGRIGKHRKHPGGRGMAGGQHHPSRFTKTRKHRGHVSAGKGRIG
YGR245C	YGR245C_idr_9	1.34713	0.798016782915	VNKKTGRRGKKLENAIKTVKKKKKNGPGAPVNKKTGRRGKKLENAIKTVKKKKKNGPGAPVNKKTGRRGKKLENAIKTVKKKKKNGPGAPVNKKTGRRGKKLENAIKTVKKKKKNGPGAPVNKKTGRRGKKLENAIKTVKKKKKNGPGAPVNKKTGRRGKKLENAIKTVKKKKKNGPGAPVNKKTGRRGKKLENAIKTVKKKKKNGPGAPVNKKTGRRGKKLENAIKTVKKKKKNGPGAPVNKKTGRRGKKLENAI
YHL034C	YHL034C_idr_2	1.3744	0.814168731635	RGGFRGRGGFRGRGGFRGGFRGGYRGGFRGRGNFRGRGGARGGFRGGFRGRGGFRGRGGFRGGFRGGYRGGFRGRGNFRGRGGARGGFRGGFRGRGGFRGRGGFRGGFRGGYRGGFRGRGNFRGRGGARGGFRGGFRGRGGFRGRGGFRGGFRGGYRGGFRGRGNFRGRGGARGGFRGGFRGRGGFRGRGGFRGGFRGGYRGGFRGRGNFRGRGGARGGFRGGFRGRGGFRGRGGFRGGFRGGYRGGFRGRGNFRG
YHR089C	YHR089C_idr_2	1.42022	0.841309725489	VVGPPKPKNKKKRSGAPGGRGGASMGRGGSRGGFRGGRGGSSFRGGRGGSSFRGGSRGGSFRGGSRGGSRGGFRGGRRVVGPPKPKNKKKRSGAPGGRGGASMGRGGSRGGFRGGRGGSSFRGGRGGSSFRGGSRGGSFRGGSRGGSRGGFRGGRRVVGPPKPKNKKKRSGAPGGRGGASMGRGGSRGGFRGGRGGSSFRGGRGGSSFRGGSRGGSFRGGSRGGSRGGFRGGRRVVGPPKPKNKKKRSGAPGGRGG
YKL122C	YKL122C_idr_3	1.14947	0.680922728399	KKTATEPKQKANAVQNNNGNSAASKKKKNKNKGKKKRKKTATEPKQKANAVQNNNGNSAASKKKKNKNKGKKKRKKTATEPKQKANAVQNNNGNSAASKKKKNKNKGKKKRKKTATEPKQKANAVQNNNGNSAASKKKKNKNKGKKKRKKTATEPKQKANAVQNNNGNSAASKKKKNKNKGKKKRKKTATEPKQKANAVQNNNGNSAASKKKKNKNKGKKKRKKTATEPKQKANAVQNNNGNSAASKKKKNKNKGK
YNL031C	YNL031C_idr_1	1.17504	0.696070004371	ARTKQTARKSTGGKAPRKQLASKAARKSAPSTGGVKKPARTKQTARKSTGGKAPRKQLASKAARKSAPSTGGVKKPARTKQTARKSTGGKAPRKQLASKAARKSAPSTGGVKKPARTKQTARKSTGGKAPRKQLASKAARKSAPSTGGVKKPARTKQTARKSTGGKAPRKQLASKAARKSAPSTGGVKKPARTKQTARKSTGGKAPRKQLASKAARKSAPSTGGVKKPARTKQTARKSTGGKAPRKQLASKAARKS
YNL071W	YNL071W_idr_3	1.23959	0.734310065159	SKQSSQTSGAAAATPAAATSSTTAGSAPSPSSKQSSQTSGAAAATPAAATSSTTAGSAPSPSSKQSSQTSGAAAATPAAATSSTTAGSAPSPSSKQSSQTSGAAAATPAAATSSTTAGSAPSPSSKQSSQTSGAAAATPAAATSSTTAGSAPSPSSKQSSQTSGAAAATPAAATSSTTAGSAPSPSSKQSSQTSGAAAATPAAATSSTTAGSAPSPSSKQSSQTSGAAAATPAAATSSTTAGSAPSPSSKQSSQTS
YNL112W	YNL112W_idr_2	1.66933	0.988881160214	YGGGHPRYGGGRGGRGGYGRRGGYGGGRGGYGGNRQRDGGWGNRGRSNYYGGGHPRYGGGRGGRGGYGRRGGYGGGRGGYGGNRQRDGGWGNRGRSNYYGGGHPRYGGGRGGRGGYGRRGGYGGGRGGYGGNRQRDGGWGNRGRSNYYGGGHPRYGGGRGGRGGYGRRGGYGGGRGGYGGNRQRDGGWGNRGRSNYYGGGHPRYGGGRGGRGGYGRRGGYGGGRGGYGGNRQRDGGWGNRGRSNYYGGGHPRYGGG
YNL197C	YNL197C_idr_4	1.15093	0.681786731427	PLGVRGPNSRRGGSGNPNPNVNMLSSYNSNVGHIKNPLGVRGPNSRRGGSGNPNPNVNMLSSYNSNVGHIKNPLGVRGPNSRRGGSGNPNPNVNMLSSYNSNVGHIKNPLGVRGPNSRRGGSGNPNPNVNMLSSYNSNVGHIKNPLGVRGPNSRRGGSGNPNPNVNMLSSYNSNVGHIKNPLGVRGPNSRRGGSGNPNPNVNMLSSYNSNVGHIKNPLGVRGPNSRRGGSGNPNPNVNMLSSYNSNVGHIKNPLGV
YNL224C	YNL224C_idr_1	1.40357	0.831449780839	AKRHSHYQGSRRRHARGSNSKKAGRGNAKGIQGRKIKKKPTPTNSWHNSSIAKRHSHYQGSRRRHARGSNSKKAGRGNAKGIQGRKIKKKPTPTNSWHNSSIAKRHSHYQGSRRRHARGSNSKKAGRGNAKGIQGRKIKKKPTPTNSWHNSSIAKRHSHYQGSRRRHARGSNSKKAGRGNAKGIQGRKIKKKPTPTNSWHNSSIAKRHSHYQGSRRRHARGSNSKKAGRGNAKGIQGRKIKKKPTPTNSWHNSSIA
YPL055C	YPL055C_idr_1	1.6881	1.0	SGYTGNNYSRYSSTPPRQRGGYHHARRSRGSGYTGNNYSRYSSTPPRQRGGYHHARRSRGSGYTGNNYSRYSSTPPRQRGGYHHARRSRGSGYTGNNYSRYSSTPPRQRGGYHHARRSRGSGYTGNNYSRYSSTPPRQRGGYHHARRSRGSGYTGNNYSRYSSTPPRQRGGYHHARRSRGSGYTGNNYSRYSSTPPRQRGGYHHARRSRGSGYTGNNYSRYSSTPPRQRGGYHHARRSRGSGYTGNNYSRYSSTPP
YPL127C	YPL127C_idr_1	1.15473	0.684038506218	APKKSTTKTTSKGKKPATSKGKEKSTSKAAIKKTTAKKEEASSAPKKSTTKTTSKGKKPATSKGKEKSTSKAAIKKTTAKKEEASSAPKKSTTKTTSKGKKPATSKGKEKSTSKAAIKKTTAKKEEASSAPKKSTTKTTSKGKKPATSKGKEKSTSKAAIKKTTAKKEEASSAPKKSTTKTTSKGKKPATSKGKEKSTSKAAIKKTTAKKEEASSAPKKSTTKTTSKGKKPATSKGKEKSTSKAAIKKTTAKKEEA
YPL129W	YPL129W_idr_2	1.25782	0.745106889921	ANTGTIGKRRTTTNTTAEPKAKRAKTGSASTVKGANTGTIGKRRTTTNTTAEPKAKRAKTGSASTVKGANTGTIGKRRTTTNTTAEPKAKRAKTGSASTVKGANTGTIGKRRTTTNTTAEPKAKRAKTGSASTVKGANTGTIGKRRTTTNTTAEPKAKRAKTGSASTVKGANTGTIGKRRTTTNTTAEPKAKRAKTGSASTVKGANTGTIGKRRTTTNTTAEPKAKRAKTGSASTVKGANTGTIGKRRTTTNTTAE
YPL231W	YPL231W_idr_12	1.32108	0.782582871202	LAAKEEPAKEEAPAPTPAASAPAPAAAAPAPVAAAAPAAAALAAKEEPAKEEAPAPTPAASAPAPAAAAPAPVAAAAPAAAALAAKEEPAKEEAPAPTPAASAPAPAAAAPAPVAAAAPAAAALAAKEEPAKEEAPAPTPAASAPAPAAAAPAPVAAAAPAAAALAAKEEPAKEEAPAPTPAASAPAPAAAAPAPVAAAAPAAAALAAKEEPAKEEAPAPTPAASAPAPAAAAPAPVAAAAPAAAALAAKEEPAKE
