## Supplementary File 2 for "Discovering molecular features of intrinsically disordered regions by using evolution for contrastive learning": filter_124_idr_activations.txt

YAL021C	YAL021C_idr_1	1.24457	0.747622411915	NDPSLLGYPNVGPQQQQQQQQQQHAGLLGNDPSLLGYPNVGPQQQQQQQQQQHAGLLGNDPSLLGYPNVGPQQQQQQQQQQHAGLLGNDPSLLGYPNVGPQQQQQQQQQQHAGLLGNDPSLLGYPNVGPQQQQQQQQQQHAGLLGNDPSLLGYPNVGPQQQQQQQQQQHAGLLGNDPSLLGYPNVGPQQQQQQQQQQHAGLLGNDPSLLGYPNVGPQQQQQQQQQQHAGLLGNDPSLLGYPNVGPQQQQQQQQQQH
YBR016W	YBR016W_idr_1	1.28476	0.771765507743	SANDYYGGTAGEKSQYSRPSNPPPSSAHQNKTQERGYPPQQQQQYYQQQQQHPGYYNQQGYNQQGYNQQGYNQQGYNQQGYNQQGYNQQGHQQPVYVQQQPPQRSANDYYGGTAGEKSQYSRPSNPPPSSAHQNKTQERGYPPQQQQQYYQQQQQHPGYYNQQGYNQQGYNQQGYNQQGYNQQGYNQQGYNQQGHQQPVYVQQQPPQRSANDYYGGTAGEKSQYSRPSNPPPSSAHQNKTQERGYPPQQQQQYYQQ
YDL088C	YDL088C_idr_2	1.41734	0.851407332785	NSLSNTVNANNYSSNIGNNSINNNNIKNGTNNISQHGQGNNNSLSNTVNANNYSSNIGNNSINNNNIKNGTNNISQHGQGNNNSLSNTVNANNYSSNIGNNSINNNNIKNGTNNISQHGQGNNNSLSNTVNANNYSSNIGNNSINNNNIKNGTNNISQHGQGNNNSLSNTVNANNYSSNIGNNSINNNNIKNGTNNISQHGQGNNNSLSNTVNANNYSSNIGNNSINNNNIKNGTNNISQHGQGNNNSLSNTVNAN
YDL167C	YDL167C_idr_10	1.19672	0.718878530613	APSNSQIHTANSNNNVNSSRNNLNNRVNSGSSSNISNTAANHPYGAPEFNMIANNTPAALTYNRAHFPAITPLSRQNSLNMAPSNSGSPIIIADHFSGNNNIAPNYRYNNNINNNNNNINNMTNNRYNINNNINGNGNGNGNNSNNNNNHNNNHNNNHHNGSINSNSNTNNNNNNNNGNNSNNCNSNIGMGGCGSNAPSNSQIHTANSNNNVNSSRNNLNNRVNSGSSSNISNTAANHPYGAPEFNMIANNTPAAL
YDR099W	YDR099W_idr_2	1.17135	0.703635456926	SGQEDQQQQQQQQQQQQQQQQQAPAEQTQGEPTKSGQEDQQQQQQQQQQQQQQQQQAPAEQTQGEPTKSGQEDQQQQQQQQQQQQQQQQQAPAEQTQGEPTKSGQEDQQQQQQQQQQQQQQQQQAPAEQTQGEPTKSGQEDQQQQQQQQQQQQQQQQQAPAEQTQGEPTKSGQEDQQQQQQQQQQQQQQQQQAPAEQTQGEPTKSGQEDQQQQQQQQQQQQQQQQQAPAEQTQGEPTKSGQEDQQQQQQQQQQQQQ
YDR210W	YDR210W_idr_1	1.52186	0.914192644071	SQQQGYYQQGPPQQGYYQQGPPQQGYYQQGPPQQGYPQQQPSQQQGYYQQGPPQQGYYQQGPPQQGYYQQGPPQQGYPQQQPSQQQGYYQQGPPQQGYYQQGPPQQGYYQQGPPQQGYPQQQPSQQQGYYQQGPPQQGYYQQGPPQQGYYQQGPPQQGYPQQQPSQQQGYYQQGPPQQGYYQQGPPQQGYYQQGPPQQGYPQQQPSQQQGYYQQGPPQQGYYQQGPPQQGYYQQGPPQQGYPQQQPSQQQGYYQQG
YDR432W	YDR432W_idr_2	1.17046	0.703104112321	PPPIRRSNRGGFRGRGGFRGGFRGGFRGGFSRGGFGGPRGGFGGPRGGYGGYSRGGYGGYSRGGYGGSRGGYDSPRGGYDSPRGGYSRGGYGGPRNDYGPPRGSYGGSRGGYDGPRGDYGPPRDAYRTRDAPRERSPTRPPPIRRSNRGGFRGRGGFRGGFRGGFRGGFSRGGFGGPRGGFGGPRGGYGGYSRGGYGGYSRGGYGGSRGGYDSPRGGYDSPRGGYSRGGYGGPRNDYGPPRGSYGGSRGGYDGPRG
YER112W	YER112W_idr_1	1.26597	0.760478445025	SNNNSNSNGPGHKRYYNNRDSNNNRGNYNRRNNNNGNSNRRPYSQNRQYNNSNSSNINNSINSINSNNQNMNNGLGGSVQHHFNSSSPQKVEFSNNNSNSNGPGHKRYYNNRDSNNNRGNYNRRNNNNGNSNRRPYSQNRQYNNSNSSNINNSINSINSNNQNMNNGLGGSVQHHFNSSSPQKVEFSNNNSNSNGPGHKRYYNNRDSNNNRGNYNRRNNNNGNSNRRPYSQNRQYNNSNSSNINNSINSINSNNQN
YGL013C	YGL013C_idr_13	1.26394	0.759255994384	VQVPFMNTNEINNNNNNNNNNKNNINNINNNNSNNFVQVPFMNTNEINNNNNNNNNNKNNINNINNNNSNNFVQVPFMNTNEINNNNNNNNNNKNNINNINNNNSNNFVQVPFMNTNEINNNNNNNNNNKNNINNINNNNSNNFVQVPFMNTNEINNNNNNNNNNKNNINNINNNNSNNFVQVPFMNTNEINNNNNNNNNNKNNINNINNNNSNNFVQVPFMNTNEINNNNNNNNNNKNNINNINNNNSNNFVQVP
YGL044C	YGL044C_idr_2	1.25821	0.755814642941	ISGVSQQQQQQYNNINGNNNNNGNNNNNSNGPDFQNSGNANFLSQKFPELPSGIDVNINMTTPAMMISGVSQQQQQQYNNINGNNNNNGNNNNNSNGPDFQNSGNANFLSQKFPELPSGIDVNINMTTPAMMISGVSQQQQQQYNNINGNNNNNGNNNNNSNGPDFQNSGNANFLSQKFPELPSGIDVNINMTTPAMMISGVSQQQQQQYNNINGNNNNNGNNNNNSNGPDFQNSGNANFLSQKFPELPSGIDVNI
YGL086W	YGL086W_idr_5	1.22856	0.738005002946	NNVNNNDNNNNNKNDNNNDNNNDTSNNNNINNNNRTKNNINNVNNNDNNNNNKNDNNNDNNNDTSNNNNINNNNRTKNNINNVNNNDNNNNNKNDNNNDNNNDTSNNNNINNNNRTKNNINNVNNNDNNNNNKNDNNNDNNNDTSNNNNINNNNRTKNNINNVNNNDNNNNNKNDNNNDNNNDTSNNNNINNNNRTKNNINNVNNNDNNNNNKNDNNNDNNNDTSNNNNINNNNRTKNNINNVNNNDNNNNNKNDN
YIL119C	YIL119C_idr_8	1.23302	0.740684068226	SSNSNSNSNSNSNSNSNSGSIDENELNNSNSSSSNSNSNSNSNSNSNSNSGSIDENELNNSNSSSSNSNSNSNSNSNSNSNSGSIDENELNNSNSSSSNSNSNSNSNSNSNSNSGSIDENELNNSNSSSSNSNSNSNSNSNSNSNSGSIDENELNNSNSSSSNSNSNSNSNSNSNSNSGSIDENELNNSNSSSSNSNSNSNSNSNSNSNSGSIDENELNNSNSSSSNSNSNSNSNSNSNSNSGSIDENELNNSNSS
YJL102W	YJL102W_idr_1	1.17819	0.707748579763	WKWNVRRWAGARVNISKNRLSVINVGSRYLSWKWNVRRWAGARVNISKNRLSVINVGSRYLSWKWNVRRWAGARVNISKNRLSVINVGSRYLSWKWNVRRWAGARVNISKNRLSVINVGSRYLSWKWNVRRWAGARVNISKNRLSVINVGSRYLSWKWNVRRWAGARVNISKNRLSVINVGSRYLSWKWNVRRWAGARVNISKNRLSVINVGSRYLSWKWNVRRWAGARVNISKNRLSVINVGSRYLSWKWNVRRW
YKL032C	YKL032C_idr_10	1.44572	0.868453254421	QAQPQQQQQQQQQQQQQQQQAPYQGHFQQSPQQQQQQAQPQQQQQQQQQQQQQQQQAPYQGHFQQSPQQQQQQAQPQQQQQQQQQQQQQQQQAPYQGHFQQSPQQQQQQAQPQQQQQQQQQQQQQQQQAPYQGHFQQSPQQQQQQAQPQQQQQQQQQQQQQQQQAPYQGHFQQSPQQQQQQAQPQQQQQQQQQQQQQQQQAPYQGHFQQSPQQQQQQAQPQQQQQQQQQQQQQQQQAPYQGHFQQSPQQQQQQAQP
YMR039C	YMR039C_idr_1	1.31178	0.787994218512	SYYNRYRNKRRSDNGGGNLSNSNNNNGGMPSGLSSYYNRYRNKRRSDNGGGNLSNSNNNNGGMPSGLSSYYNRYRNKRRSDNGGGNLSNSNNNNGGMPSGLSSYYNRYRNKRRSDNGGGNLSNSNNNNGGMPSGLSSYYNRYRNKRRSDNGGGNLSNSNNNNGGMPSGLSSYYNRYRNKRRSDNGGGNLSNSNNNNGGMPSGLSSYYNRYRNKRRSDNGGGNLSNSNNNNGGMPSGLSSYYNRYRNKRRSDNGGGN
YMR173W	YMR173W_idr_4	1.18605	0.712467664602	KNSYGSSNYGSSNNDDSYGSSNRGGRNQYGGDDDYKNSYGSSNYGSSNNDDSYGSSNRGGRNQYGGDDDYKNSYGSSNYGSSNNDDSYGSSNRGGRNQYGGDDDYKNSYGSSNYGSSNNDDSYGSSNRGGRNQYGGDDDYKNSYGSSNYGSSNNDDSYGSSNRGGRNQYGGDDDYKNSYGSSNYGSSNNDDSYGSSNRGGRNQYGGDDDYKNSYGSSNYGSSNNDDSYGSSNRGGRNQYGGDDDYKNSYGSSNYGS
YMR183C	YMR183C_idr_1	1.33275	0.800589520395	SNANPYENNNPYAENYEMQEDLNNAPTGHSDGSSNANPYENNNPYAENYEMQEDLNNAPTGHSDGSSNANPYENNNPYAENYEMQEDLNNAPTGHSDGSSNANPYENNNPYAENYEMQEDLNNAPTGHSDGSSNANPYENNNPYAENYEMQEDLNNAPTGHSDGSSNANPYENNNPYAENYEMQEDLNNAPTGHSDGSSNANPYENNNPYAENYEMQEDLNNAPTGHSDGSSNANPYENNNPYAENYEMQEDLNNA
YNL016W	YNL016W_idr_4	1.22909	0.738319369903	RSNFMPQQQQQGGQPLIMNDQQQPVMSEQQQQQQQQQQQQRSNFMPQQQQQGGQPLIMNDQQQPVMSEQQQQQQQQQQQQRSNFMPQQQQQGGQPLIMNDQQQPVMSEQQQQQQQQQQQQRSNFMPQQQQQGGQPLIMNDQQQPVMSEQQQQQQQQQQQQRSNFMPQQQQQGGQPLIMNDQQQPVMSEQQQQQQQQQQQQRSNFMPQQQQQGGQPLIMNDQQQPVMSEQQQQQQQQQQQQRSNFMPQQQQQGGQPL
YNL112W	YNL112W_idr_2	1.31763	0.791507681009	YGGGHPRYGGGRGGRGGYGRRGGYGGGRGGYGGNRQRDGGWGNRGRSNYYGGGHPRYGGGRGGRGGYGRRGGYGGGRGGYGGNRQRDGGWGNRGRSNYYGGGHPRYGGGRGGRGGYGRRGGYGGGRGGYGGNRQRDGGWGNRGRSNYYGGGHPRYGGGRGGRGGYGRRGGYGGGRGGYGGNRQRDGGWGNRGRSNYYGGGHPRYGGGRGGRGGYGRRGGYGGGRGGYGGNRQRDGGWGNRGRSNYYGGGHPRYGGG
YNL199C	YNL199C_idr_4	1.66471	1.0	QGINNGNNNGNNGNIGNGSNIKNYGNKNMPNNRQGINNGNNNGNNGNIGNGSNIKNYGNKNMPNNRQGINNGNNNGNNGNIGNGSNIKNYGNKNMPNNRQGINNGNNNGNNGNIGNGSNIKNYGNKNMPNNRQGINNGNNNGNNGNIGNGSNIKNYGNKNMPNNRQGINNGNNNGNNGNIGNGSNIKNYGNKNMPNNRQGINNGNNNGNNGNIGNGSNIKNYGNKNMPNNRQGINNGNNNGNNGNIGNGSNIKNYG
YNR052C	YNR052C_idr_5	1.22787	0.737590024241	PGLNVLQQQQQQQQQQQQQQQGVGLNRPLASQLPKHLTNQSMPPIFPGLNVLQQQQQQQQQQQQQQQGVGLNRPLASQLPKHLTNQSMPPIFPGLNVLQQQQQQQQQQQQQQQGVGLNRPLASQLPKHLTNQSMPPIFPGLNVLQQQQQQQQQQQQQQQGVGLNRPLASQLPKHLTNQSMPPIFPGLNVLQQQQQQQQQQQQQQQGVGLNRPLASQLPKHLTNQSMPPIFPGLNVLQQQQQQQQQQQQQQQGVGLN
YOL051W	YOL051W_idr_9	1.27185	0.764009308699	ILRQQQQMANNNGNPGTTSTGNNNNIATQQNMQQSLQQMQHLQQLKMQQQQQQQQQQQQQQQQQQQQQQQHIYPSSTPGVANYSILRQQQQMANNNGNPGTTSTGNNNNIATQQNMQQSLQQMQHLQQLKMQQQQQQQQQQQQQQQQQQQQQQQHIYPSSTPGVANYSILRQQQQMANNNGNPGTTSTGNNNNIATQQNMQQSLQQMQHLQQLKMQQQQQQQQQQQQQQQQQQQQQQQHIYPSSTPGVANYSILRQ
YOL123W	YOL123W_idr_10	1.19868	0.720057156066	PRHMQQKSSNNGGNNGGNNMNRRGGNFGNQGDFNQMYPRHMQQKSSNNGGNNGGNNMNRRGGNFGNQGDFNQMYPRHMQQKSSNNGGNNGGNNMNRRGGNFGNQGDFNQMYPRHMQQKSSNNGGNNGGNNMNRRGGNFGNQGDFNQMYPRHMQQKSSNNGGNNGGNNMNRRGGNFGNQGDFNQMYPRHMQQKSSNNGGNNGGNNMNRRGGNFGNQGDFNQMYPRHMQQKSSNNGGNNGGNNMNRRGGNFGNQGDFN
YOR156C	YOR156C_idr_1	1.2161	0.730516910937	ASVMSNNNNNNNNNNASYMFTNPLSNTGGGLIASVMSNNNNNNNNNNASYMFTNPLSNTGGGLIASVMSNNNNNNNNNNASYMFTNPLSNTGGGLIASVMSNNNNNNNNNNASYMFTNPLSNTGGGLIASVMSNNNNNNNNNNASYMFTNPLSNTGGGLIASVMSNNNNNNNNNNASYMFTNPLSNTGGGLIASVMSNNNNNNNNNNASYMFTNPLSNTGGGLIASVMSNNNNNNNNNNASYMFTNPLSNTGGGLI
YOR204W	YOR204W_idr_1	1.18693	0.712996073206	AELSEQVQNLSINDNNENGYVPPHLRGKPRSARNNSSNYNNNNGGYNGGRGGGSFFSNNRRGGYGNGGFFGGNNGGSRSNGRSGGRWAELSEQVQNLSINDNNENGYVPPHLRGKPRSARNNSSNYNNNNGGYNGGRGGGSFFSNNRRGGYGNGGFFGGNNGGSRSNGRSGGRWAELSEQVQNLSINDNNENGYVPPHLRGKPRSARNNSSNYNNNNGGYNGGRGGGSFFSNNRRGGYGNGGFFGGNNGGSRSNGR
YPL089C	YPL089C_idr_2	1.1983	0.719824281045	SAKPGNTNNPGTFPPVQTAVNNGNSSNISSTNNTNNNNNNNNNNSSNNNSNNGNDNNSNNSNNSYYSNNSAKPGNTNNPGTFPPVQTAVNNGNSSNISSTNNTNNNNNNNNNNSSNNNSNNGNDNNSNNSNNSYYSNNSAKPGNTNNPGTFPPVQTAVNNGNSSNISSTNNTNNNNNNNNNNSSNNNSNNGNDNNSNNSNNSYYSNNSAKPGNTNNPGTFPPVQTAVNNGNSSNISSTNNTNNNNNNNNNNSSNNN
YPL119C	YPL119C_idr_2	1.25135	0.751692640491	SRGGRTRGGGGFFNSRNNGSRDYRKHGGNGSFGSTRPRNTGTSNWGSIGGGFRNDNEKNGYGNSNASWWSRGGRTRGGGGFFNSRNNGSRDYRKHGGNGSFGSTRPRNTGTSNWGSIGGGFRNDNEKNGYGNSNASWWSRGGRTRGGGGFFNSRNNGSRDYRKHGGNGSFGSTRPRNTGTSNWGSIGGGFRNDNEKNGYGNSNASWWSRGGRTRGGGGFFNSRNNGSRDYRKHGGNGSFGSTRPRNTGTSNWGSIG
YPR088C	YPR088C_idr_3	1.17699	0.707022456542	QQQPGAPGANARMPGMPNMPGMPNMPGMPNMPGMPKVTPQMMQQAQQKLKQNPGLMQNMMNMFGGGMGGGMGGGMPDMNEMMKQQQPGAPGANARMPGMPNMPGMPNMPGMPNMPGMPKVTPQMMQQAQQKLKQNPGLMQNMMNMFGGGMGGGMGGGMPDMNEMMKQQQPGAPGANARMPGMPNMPGMPNMPGMPNMPGMPKVTPQMMQQAQQKLKQNPGLMQNMMNMFGGGMGGGMGGGMPDMNEMMKQQQPGAP
