## Supplementary File 2 for "Discovering molecular features of intrinsically disordered regions by using evolution for contrastive learning": filter_125_idr_activations.txt

YCR077C	YCR077C_idr_7	0.6114	0.692468413051	ARDGPLDFEESYKGYGEHELEENDYLNDETFGDNARDGPLDFEESYKGYGEHELEENDYLNDETFGDNARDGPLDFEESYKGYGEHELEENDYLNDETFGDNARDGPLDFEESYKGYGEHELEENDYLNDETFGDNARDGPLDFEESYKGYGEHELEENDYLNDETFGDNARDGPLDFEESYKGYGEHELEENDYLNDETFGDNARDGPLDFEESYKGYGEHELEENDYLNDETFGDNARDGPLDFEESYKGYGEH
YDL195W	YDL195W_idr_3	0.673278	0.762551609794	DAQDDANNEKEDDGEEFFQQIETNFQPEGDDAQDDANNEKEDDGEEFFQQIETNFQPEGDDAQDDANNEKEDDGEEFFQQIETNFQPEGDDAQDDANNEKEDDGEEFFQQIETNFQPEGDDAQDDANNEKEDDGEEFFQQIETNFQPEGDDAQDDANNEKEDDGEEFFQQIETNFQPEGDDAQDDANNEKEDDGEEFFQQIETNFQPEGDDAQDDANNEKEDDGEEFFQQIETNFQPEGDDAQDDANNEKEDDGEE
YER021W	YER021W_idr_3	0.77276	0.875223451166	QNEKSENGENDDDTLDGDLMDDMSDISDLDDLGFLQNEKSENGENDDDTLDGDLMDDMSDISDLDDLGFLQNEKSENGENDDDTLDGDLMDDMSDISDLDDLGFLQNEKSENGENDDDTLDGDLMDDMSDISDLDDLGFLQNEKSENGENDDDTLDGDLMDDMSDISDLDDLGFLQNEKSENGENDDDTLDGDLMDDMSDISDLDDLGFLQNEKSENGENDDDTLDGDLMDDMSDISDLDDLGFLQNEKSENGEND
YER173W	YER173W_idr_7	0.637178	0.721664906961	DQYERNVMMANDDLEDEETSFNDDPIVDSDSDNSNNIGNETFGRSDEDESLCEILSQRQPRKAPVISESLSDSDLEILDQYERNVMMANDDLEDEETSFNDDPIVDSDSDNSNNIGNETFGRSDEDESLCEILSQRQPRKAPVISESLSDSDLEILDQYERNVMMANDDLEDEETSFNDDPIVDSDSDNSNNIGNETFGRSDEDESLCEILSQRQPRKAPVISESLSDSDLEILDQYERNVMMANDDLEDEETSFN
YGL006W	YGL006W_idr_9	0.680823	0.771096220367	EFLRKNHTGKHDDEEALLEESDSPESTAFYEFLRKNHTGKHDDEEALLEESDSPESTAFYEFLRKNHTGKHDDEEALLEESDSPESTAFYEFLRKNHTGKHDDEEALLEESDSPESTAFYEFLRKNHTGKHDDEEALLEESDSPESTAFYEFLRKNHTGKHDDEEALLEESDSPESTAFYEFLRKNHTGKHDDEEALLEESDSPESTAFYEFLRKNHTGKHDDEEALLEESDSPESTAFYEFLRKNHTGKHDDEEA
YGR271W	YGR271W_idr_17	0.658508	0.74582254332	TFNLDRSKISLPDFDDELKKVQKDEQNQRTELTVLSQDRNDWDDIFEEFKDISFAQLQSITFNLDRSKISLPDFDDELKKVQKDEQNQRTELTVLSQDRNDWDDIFEEFKDISFAQLQSITFNLDRSKISLPDFDDELKKVQKDEQNQRTELTVLSQDRNDWDDIFEEFKDISFAQLQSITFNLDRSKISLPDFDDELKKVQKDEQNQRTELTVLSQDRNDWDDIFEEFKDISFAQLQSITFNLDRSKISLPDFDD
YHR178W	YHR178W_idr_5	0.689865	0.781337034567	GKVPNMDQLTRELFGASDSYQDILDENNVDVSWVDKGKVPNMDQLTRELFGASDSYQDILDENNVDVSWVDKGKVPNMDQLTRELFGASDSYQDILDENNVDVSWVDKGKVPNMDQLTRELFGASDSYQDILDENNVDVSWVDKGKVPNMDQLTRELFGASDSYQDILDENNVDVSWVDKGKVPNMDQLTRELFGASDSYQDILDENNVDVSWVDKGKVPNMDQLTRELFGASDSYQDILDENNVDVSWVDKGKVP
YJL207C	YJL207C_idr_9	0.696882	0.789284875259	ELISRTSSLKGAFENFDLLTLLYKLQMEEFFMELISRTSSLKGAFENFDLLTLLYKLQMEEFFMELISRTSSLKGAFENFDLLTLLYKLQMEEFFMELISRTSSLKGAFENFDLLTLLYKLQMEEFFMELISRTSSLKGAFENFDLLTLLYKLQMEEFFMELISRTSSLKGAFENFDLLTLLYKLQMEEFFMELISRTSSLKGAFENFDLLTLLYKLQMEEFFMELISRTSSLKGAFENFDLLTLLYKLQMEEFFM
YLR287C	YLR287C_idr_3	0.882928	1.0	EEPDFSANSDDIFLDFEDSESESDSQKEEFDQEEPDFSANSDDIFLDFEDSESESDSQKEEFDQEEPDFSANSDDIFLDFEDSESESDSQKEEFDQEEPDFSANSDDIFLDFEDSESESDSQKEEFDQEEPDFSANSDDIFLDFEDSESESDSQKEEFDQEEPDFSANSDDIFLDFEDSESESDSQKEEFDQEEPDFSANSDDIFLDFEDSESESDSQKEEFDQEEPDFSANSDDIFLDFEDSESESDSQKEEFDQ
YML007W	YML007W_idr_11	0.803805	0.910385416132	DDNSTNIQLQPFSESQSQNKFDYDMFFRDSDDNSTNIQLQPFSESQSQNKFDYDMFFRDSDDNSTNIQLQPFSESQSQNKFDYDMFFRDSDDNSTNIQLQPFSESQSQNKFDYDMFFRDSDDNSTNIQLQPFSESQSQNKFDYDMFFRDSDDNSTNIQLQPFSESQSQNKFDYDMFFRDSDDNSTNIQLQPFSESQSQNKFDYDMFFRDSDDNSTNIQLQPFSESQSQNKFDYDMFFRDSDDNSTNIQLQPFSESQ
YMR054W	YMR054W_idr_2	0.625823	0.708803570898	AGRATNPEIEQEERDVDEFRMTPDDISETLSDAFSFDDETPQDRGALGNDLTRNQSVEDLSFLEQAGRATNPEIEQEERDVDEFRMTPDDISETLSDAFSFDDETPQDRGALGNDLTRNQSVEDLSFLEQAGRATNPEIEQEERDVDEFRMTPDDISETLSDAFSFDDETPQDRGALGNDLTRNQSVEDLSFLEQAGRATNPEIEQEERDVDEFRMTPDDISETLSDAFSFDDETPQDRGALGNDLTRNQSVEDLS
YMR100W	YMR100W_idr_9	0.623534	0.706211807403	SDIWGRFADLASNFEPDQERHDDDIDIDSEVESENFDAHKNFFSQPDSDIWGRFADLASNFEPDQERHDDDIDIDSEVESENFDAHKNFFSQPDSDIWGRFADLASNFEPDQERHDDDIDIDSEVESENFDAHKNFFSQPDSDIWGRFADLASNFEPDQERHDDDIDIDSEVESENFDAHKNFFSQPDSDIWGRFADLASNFEPDQERHDDDIDIDSEVESENFDAHKNFFSQPDSDIWGRFADLASNFEPDQERH
YMR260C	YMR260C_idr_2	0.710671	0.804902626598	FGFESDEDVNFEFGNADEDDEEGEDEELDIDDIFGFESDEDVNFEFGNADEDDEEGEDEELDIDDIFGFESDEDVNFEFGNADEDDEEGEDEELDIDDIFGFESDEDVNFEFGNADEDDEEGEDEELDIDDIFGFESDEDVNFEFGNADEDDEEGEDEELDIDDIFGFESDEDVNFEFGNADEDDEEGEDEELDIDDIFGFESDEDVNFEFGNADEDDEEGEDEELDIDDIFGFESDEDVNFEFGNADEDDEEGED
YNL064C	YNL064C_idr_2	0.684899	0.775712545939	GGFPGGGFGFGDDIFSQFFGAGGAQRPRGPQGGFPGGGFGFGDDIFSQFFGAGGAQRPRGPQGGFPGGGFGFGDDIFSQFFGAGGAQRPRGPQGGFPGGGFGFGDDIFSQFFGAGGAQRPRGPQGGFPGGGFGFGDDIFSQFFGAGGAQRPRGPQGGFPGGGFGFGDDIFSQFFGAGGAQRPRGPQGGFPGGGFGFGDDIFSQFFGAGGAQRPRGPQGGFPGGGFGFGDDIFSQFFGAGGAQRPRGPQGGFPGGGF
YNL227C	YNL227C_idr_7	0.680593	0.770835504838	LGKFSEYQDDVFEQDINSIGYLKACDNFINKTDLGKFSEYQDDVFEQDINSIGYLKACDNFINKTDLGKFSEYQDDVFEQDINSIGYLKACDNFINKTDLGKFSEYQDDVFEQDINSIGYLKACDNFINKTDLGKFSEYQDDVFEQDINSIGYLKACDNFINKTDLGKFSEYQDDVFEQDINSIGYLKACDNFINKTDLGKFSEYQDDVFEQDINSIGYLKACDNFINKTDLGKFSEYQDDVFEQDINSIGYLKAC
YNL257C	YNL257C_idr_23	0.736427	0.834073670027	IQHDSLEYELAFKRFSPKFFEFASSTTTSIDQLITTFDKETESLYETLNCSISEYDILTLGEEKIQHDSLEYELAFKRFSPKFFEFASSTTTSIDQLITTFDKETESLYETLNCSISEYDILTLGEEKIQHDSLEYELAFKRFSPKFFEFASSTTTSIDQLITTFDKETESLYETLNCSISEYDILTLGEEKIQHDSLEYELAFKRFSPKFFEFASSTTTSIDQLITTFDKETESLYETLNCSISEYDILTLGEEK
YNR028W	YNR028W_idr_1	0.665986	0.754292422643	KSFFLYLYVAFMFSCITALPLPVDNKRASSDSLDLKKKKSFFLYLYVAFMFSCITALPLPVDNKRASSDSLDLKKKKSFFLYLYVAFMFSCITALPLPVDNKRASSDSLDLKKKKSFFLYLYVAFMFSCITALPLPVDNKRASSDSLDLKKKKSFFLYLYVAFMFSCITALPLPVDNKRASSDSLDLKKKKSFFLYLYVAFMFSCITALPLPVDNKRASSDSLDLKKKKSFFLYLYVAFMFSCITALPLPVDNKRA
YNR031C	YNR031C_idr_12	0.677886	0.767770240895	SNFEDDEENFSNKGEDDLELEMDDLLKVEGEDKDNDFNFGYNSNFEDDEENFSNKGEDDLELEMDDLLKVEGEDKDNDFNFGYNSNFEDDEENFSNKGEDDLELEMDDLLKVEGEDKDNDFNFGYNSNFEDDEENFSNKGEDDLELEMDDLLKVEGEDKDNDFNFGYNSNFEDDEENFSNKGEDDLELEMDDLLKVEGEDKDNDFNFGYNSNFEDDEENFSNKGEDDLELEMDDLLKVEGEDKDNDFNFGYNSNFE
YOR260W	YOR260W_idr_9	0.635274	0.719507691851	ETDSDDRSDEDSDDSEYTDEYEYEDDGLFERETDSDDRSDEDSDDSEYTDEYEYEDDGLFERETDSDDRSDEDSDDSEYTDEYEYEDDGLFERETDSDDRSDEDSDDSEYTDEYEYEDDGLFERETDSDDRSDEDSDDSEYTDEYEYEDDGLFERETDSDDRSDEDSDDSEYTDEYEYEDDGLFERETDSDDRSDEDSDDSEYTDEYEYEDDGLFERETDSDDRSDEDSDDSEYTDEYEYEDDGLFERETDSDDRS
YPL050C	YPL050C_idr_1	0.708907	0.80290452762	SLSLVSYRLRKNPWVNIFLPVLAIFLIYIIFFQRDQSLSLVSYRLRKNPWVNIFLPVLAIFLIYIIFFQRDQSLSLVSYRLRKNPWVNIFLPVLAIFLIYIIFFQRDQSLSLVSYRLRKNPWVNIFLPVLAIFLIYIIFFQRDQSLSLVSYRLRKNPWVNIFLPVLAIFLIYIIFFQRDQSLSLVSYRLRKNPWVNIFLPVLAIFLIYIIFFQRDQSLSLVSYRLRKNPWVNIFLPVLAIFLIYIIFFQRDQSLSL
