## Supplementary File 2 for "Discovering molecular features of intrinsically disordered regions by using evolution for contrastive learning": filter_126_idr_activations.txt

YBL088C	YBL088C_idr_21	0.702738	0.734092015975	AIFGNIVQDDIYENTELLDASDCGVDDVVLAIFGNIVQDDIYENTELLDASDCGVDDVVLAIFGNIVQDDIYENTELLDASDCGVDDVVLAIFGNIVQDDIYENTELLDASDCGVDDVVLAIFGNIVQDDIYENTELLDASDCGVDDVVLAIFGNIVQDDIYENTELLDASDCGVDDVVLAIFGNIVQDDIYENTELLDASDCGVDDVVLAIFGNIVQDDIYENTELLDASDCGVDDVVLAIFGNIVQDDIYENTE
YBR172C	YBR172C_idr_5	0.796903	0.832457548719	DDPLSWNEALALSGNDDDGWEFQVVSKKKGRKHDDPLSWNEALALSGNDDDGWEFQVVSKKKGRKHDDPLSWNEALALSGNDDDGWEFQVVSKKKGRKHDDPLSWNEALALSGNDDDGWEFQVVSKKKGRKHDDPLSWNEALALSGNDDDGWEFQVVSKKKGRKHDDPLSWNEALALSGNDDDGWEFQVVSKKKGRKHDDPLSWNEALALSGNDDDGWEFQVVSKKKGRKHDDPLSWNEALALSGNDDDGWEFQVV
YDL052C	YDL052C_idr_1	0.688117	0.718818159618	SVIGRFLYYLRSVLVVLALAGCGFYGVIASISVIGRFLYYLRSVLVVLALAGCGFYGVIASISVIGRFLYYLRSVLVVLALAGCGFYGVIASISVIGRFLYYLRSVLVVLALAGCGFYGVIASISVIGRFLYYLRSVLVVLALAGCGFYGVIASISVIGRFLYYLRSVLVVLALAGCGFYGVIASISVIGRFLYYLRSVLVVLALAGCGFYGVIASISVIGRFLYYLRSVLVVLALAGCGFYGVIASISVIGRFLY
YDL171C	YDL171C_idr_1	0.679227	0.709531671391	PVLKSDNFDPLEEAYEGGTIQNYNDEHHLHKSWANVIPDPVLKSDNFDPLEEAYEGGTIQNYNDEHHLHKSWANVIPDPVLKSDNFDPLEEAYEGGTIQNYNDEHHLHKSWANVIPDPVLKSDNFDPLEEAYEGGTIQNYNDEHHLHKSWANVIPDPVLKSDNFDPLEEAYEGGTIQNYNDEHHLHKSWANVIPDPVLKSDNFDPLEEAYEGGTIQNYNDEHHLHKSWANVIPDPVLKSDNFDPLEEAYEGGTIQN
YDR144C	YDR144C_idr_1	0.691551	0.722405562018	KLSVLTFVVDALLVCSSIVDAGVTDFPSLPKLSVLTFVVDALLVCSSIVDAGVTDFPSLPKLSVLTFVVDALLVCSSIVDAGVTDFPSLPKLSVLTFVVDALLVCSSIVDAGVTDFPSLPKLSVLTFVVDALLVCSSIVDAGVTDFPSLPKLSVLTFVVDALLVCSSIVDAGVTDFPSLPKLSVLTFVVDALLVCSSIVDAGVTDFPSLPKLSVLTFVVDALLVCSSIVDAGVTDFPSLPKLSVLTFVVDALLVCS
YHR028C	YHR028C_idr_2	0.806855	0.842853705885	KLIRVGIILVLLIWGTVLLLKSIPHHSNTPDYQEPNSKLIRVGIILVLLIWGTVLLLKSIPHHSNTPDYQEPNSKLIRVGIILVLLIWGTVLLLKSIPHHSNTPDYQEPNSKLIRVGIILVLLIWGTVLLLKSIPHHSNTPDYQEPNSKLIRVGIILVLLIWGTVLLLKSIPHHSNTPDYQEPNSKLIRVGIILVLLIWGTVLLLKSIPHHSNTPDYQEPNSKLIRVGIILVLLIWGTVLLLKSIPHHSNTPDYQE
YIL150C	YIL150C_idr_1	0.698475	0.729638459125	NDPREILAVDPYNNITSDEEDEQAIARELEFNDPREILAVDPYNNITSDEEDEQAIARELEFNDPREILAVDPYNNITSDEEDEQAIARELEFNDPREILAVDPYNNITSDEEDEQAIARELEFNDPREILAVDPYNNITSDEEDEQAIARELEFNDPREILAVDPYNNITSDEEDEQAIARELEFNDPREILAVDPYNNITSDEEDEQAIARELEFNDPREILAVDPYNNITSDEEDEQAIARELEFNDPREILA
YIL155C	YIL155C_idr_1	0.700646	0.731905989336	FSVTRRRAAGAAAAMATATGTLYWMTSQGDRPLVHNDPSYMVQFPTAAPPQVSRFSVTRRRAAGAAAAMATATGTLYWMTSQGDRPLVHNDPSYMVQFPTAAPPQVSRFSVTRRRAAGAAAAMATATGTLYWMTSQGDRPLVHNDPSYMVQFPTAAPPQVSRFSVTRRRAAGAAAAMATATGTLYWMTSQGDRPLVHNDPSYMVQFPTAAPPQVSRFSVTRRRAAGAAAAMATATGTLYWMTSQGDRPLVHNDPSY
YJL102W	YJL102W_idr_1	0.85046	0.88840423978	WKWNVRRWAGARVNISKNRLSVINVGSRYLSWKWNVRRWAGARVNISKNRLSVINVGSRYLSWKWNVRRWAGARVNISKNRLSVINVGSRYLSWKWNVRRWAGARVNISKNRLSVINVGSRYLSWKWNVRRWAGARVNISKNRLSVINVGSRYLSWKWNVRRWAGARVNISKNRLSVINVGSRYLSWKWNVRRWAGARVNISKNRLSVINVGSRYLSWKWNVRRWAGARVNISKNRLSVINVGSRYLSWKWNVRRW
YKL174C	YKL174C_idr_1	0.711439	0.743180753751	PEYTLLADNIRENIVHFDPNGLFDNLHTIVHEDDSQENEEAEHFPEYTLLADNIRENIVHFDPNGLFDNLHTIVHEDDSQENEEAEHFPEYTLLADNIRENIVHFDPNGLFDNLHTIVHEDDSQENEEAEHFPEYTLLADNIRENIVHFDPNGLFDNLHTIVHEDDSQENEEAEHFPEYTLLADNIRENIVHFDPNGLFDNLHTIVHEDDSQENEEAEHFPEYTLLADNIRENIVHFDPNGLFDNLHTIVHEDDSQ
YKL201C	YKL201C_idr_2	0.70501	0.736465270451	WYPNIPSINSWNPNLLKEISSTKFESKLFDSNKVWYPNIPSINSWNPNLLKEISSTKFESKLFDSNKVWYPNIPSINSWNPNLLKEISSTKFESKLFDSNKVWYPNIPSINSWNPNLLKEISSTKFESKLFDSNKVWYPNIPSINSWNPNLLKEISSTKFESKLFDSNKVWYPNIPSINSWNPNLLKEISSTKFESKLFDSNKVWYPNIPSINSWNPNLLKEISSTKFESKLFDSNKVWYPNIPSINSWNPNLLKE
YLL031C	YLL031C_idr_2	0.708209	0.739807290441	IILLVFIAILQFISIAFFTRGFLLSRHVLDNISSQNETSKLIILLVFIAILQFISIAFFTRGFLLSRHVLDNISSQNETSKLIILLVFIAILQFISIAFFTRGFLLSRHVLDNISSQNETSKLIILLVFIAILQFISIAFFTRGFLLSRHVLDNISSQNETSKLIILLVFIAILQFISIAFFTRGFLLSRHVLDNISSQNETSKLIILLVFIAILQFISIAFFTRGFLLSRHVLDNISSQNETSKLIILLVFIAIL
YLR087C	YLR087C_idr_1	0.808111	0.844165670547	EAISQLRGVPLTHQKDFSWVFLVDWILTVVVCEAISQLRGVPLTHQKDFSWVFLVDWILTVVVCEAISQLRGVPLTHQKDFSWVFLVDWILTVVVCEAISQLRGVPLTHQKDFSWVFLVDWILTVVVCEAISQLRGVPLTHQKDFSWVFLVDWILTVVVCEAISQLRGVPLTHQKDFSWVFLVDWILTVVVCEAISQLRGVPLTHQKDFSWVFLVDWILTVVVCEAISQLRGVPLTHQKDFSWVFLVDWILTVVVC
YLR320W	YLR320W_idr_1	0.730368	0.76295449137	DVDEPNPIVISDSEATDEEISIIYEPEFNENYLWAEENVQEASRSQKIVTERLSLDSTAGESCTPSVVTDTQDVDEPNPIVISDSEATDEEISIIYEPEFNENYLWAEENVQEASRSQKIVTERLSLDSTAGESCTPSVVTDTQDVDEPNPIVISDSEATDEEISIIYEPEFNENYLWAEENVQEASRSQKIVTERLSLDSTAGESCTPSVVTDTQDVDEPNPIVISDSEATDEEISIIYEPEFNENYLWAEENVQ
YLR454W	YLR454W_idr_1	0.777707	0.812405802357	MFPINVLLYKWLIFAVTFLWSCKILLRKLMFPINVLLYKWLIFAVTFLWSCKILLRKLMFPINVLLYKWLIFAVTFLWSCKILLRKLMFPINVLLYKWLIFAVTFLWSCKILLRKLMFPINVLLYKWLIFAVTFLWSCKILLRKLMFPINVLLYKWLIFAVTFLWSCKILLRKLMFPINVLLYKWLIFAVTFLWSCKILLRKLMFPINVLLYKWLIFAVTFLWSCKILLRKLMFPINVLLYKWLIFAVTFLWSCKI
YML031W	YML031W_idr_3	0.957289	1.0	IIQTVVISLLALPHSPLWELALAFIPNILALNIIQTVVISLLALPHSPLWELALAFIPNILALNIIQTVVISLLALPHSPLWELALAFIPNILALNIIQTVVISLLALPHSPLWELALAFIPNILALNIIQTVVISLLALPHSPLWELALAFIPNILALNIIQTVVISLLALPHSPLWELALAFIPNILALNIIQTVVISLLALPHSPLWELALAFIPNILALNIIQTVVISLLALPHSPLWELALAFIPNILALN
YMR166C	YMR166C_idr_1	0.673537	0.703587639003	NSWNLSSSIPIIHTPHDHPPTSEGTPDQPNNSWNLSSSIPIIHTPHDHPPTSEGTPDQPNNSWNLSSSIPIIHTPHDHPPTSEGTPDQPNNSWNLSSSIPIIHTPHDHPPTSEGTPDQPNNSWNLSSSIPIIHTPHDHPPTSEGTPDQPNNSWNLSSSIPIIHTPHDHPPTSEGTPDQPNNSWNLSSSIPIIHTPHDHPPTSEGTPDQPNNSWNLSSSIPIIHTPHDHPPTSEGTPDQPNNSWNLSSSIPIIHTPH
YMR227C	YMR227C_idr_3	0.740404	0.773437755866	EEVYALEAPDTEDLVVKHFEGIEDEIWENKETFLKGYNGAPLSDEEVYALEAPDTEDLVVKHFEGIEDEIWENKETFLKGYNGAPLSDEEVYALEAPDTEDLVVKHFEGIEDEIWENKETFLKGYNGAPLSDEEVYALEAPDTEDLVVKHFEGIEDEIWENKETFLKGYNGAPLSDEEVYALEAPDTEDLVVKHFEGIEDEIWENKETFLKGYNGAPLSDEEVYALEAPDTEDLVVKHFEGIEDEIWENKETFLKG
YMR247C	YMR247C_idr_1	0.678492	0.708764143111	SFGGINTFQQYNTDLGLGHNGVRISLNYFDGLPDPSFGGINTFQQYNTDLGLGHNGVRISLNYFDGLPDPSFGGINTFQQYNTDLGLGHNGVRISLNYFDGLPDPSFGGINTFQQYNTDLGLGHNGVRISLNYFDGLPDPSFGGINTFQQYNTDLGLGHNGVRISLNYFDGLPDPSFGGINTFQQYNTDLGLGHNGVRISLNYFDGLPDPSFGGINTFQQYNTDLGLGHNGVRISLNYFDGLPDPSFGGINTFQQY
YNL112W	YNL112W_idr_2	0.682665	0.713123058686	YGGGHPRYGGGRGGRGGYGRRGGYGGGRGGYGGNRQRDGGWGNRGRSNYYGGGHPRYGGGRGGRGGYGRRGGYGGGRGGYGGNRQRDGGWGNRGRSNYYGGGHPRYGGGRGGRGGYGRRGGYGGGRGGYGGNRQRDGGWGNRGRSNYYGGGHPRYGGGRGGRGGYGRRGGYGGGRGGYGGNRQRDGGWGNRGRSNYYGGGHPRYGGGRGGRGGYGRRGGYGGGRGGYGGNRQRDGGWGNRGRSNYYGGGHPRYGGG
YOR204W	YOR204W_idr_3	0.749485	0.782924796425	APGSRSNSRRGGFGRNNNRDYRKAGGASAGGWGSSRSRDNSFRGGSGWGSDSKSSGWGNSGGSNNSSWWAPGSRSNSRRGGFGRNNNRDYRKAGGASAGGWGSSRSRDNSFRGGSGWGSDSKSSGWGNSGGSNNSSWWAPGSRSNSRRGGFGRNNNRDYRKAGGASAGGWGSSRSRDNSFRGGSGWGSDSKSSGWGNSGGSNNSSWWAPGSRSNSRRGGFGRNNNRDYRKAGGASAGGWGSSRSRDNSFRGGSGWG
YPL050C	YPL050C_idr_1	0.698818	0.729996912951	SLSLVSYRLRKNPWVNIFLPVLAIFLIYIIFFQRDQSLSLVSYRLRKNPWVNIFLPVLAIFLIYIIFFQRDQSLSLVSYRLRKNPWVNIFLPVLAIFLIYIIFFQRDQSLSLVSYRLRKNPWVNIFLPVLAIFLIYIIFFQRDQSLSLVSYRLRKNPWVNIFLPVLAIFLIYIIFFQRDQSLSLVSYRLRKNPWVNIFLPVLAIFLIYIIFFQRDQSLSLVSYRLRKNPWVNIFLPVLAIFLIYIIFFQRDQSLSL
YPL147W	YPL147W_idr_2	0.68379	0.714298665197	NEIEELERKLERVKGWEDERTKLREKLEIINEIEELERKLERVKGWEDERTKLREKLEIINEIEELERKLERVKGWEDERTKLREKLEIINEIEELERKLERVKGWEDERTKLREKLEIINEIEELERKLERVKGWEDERTKLREKLEIINEIEELERKLERVKGWEDERTKLREKLEIINEIEELERKLERVKGWEDERTKLREKLEIINEIEELERKLERVKGWEDERTKLREKLEIINEIEELERKLERVKGW
YPR010C	YPR010C_idr_8	0.69335	0.724284440364	DAKKLLTKSEDGEKIFIDDSQIWEDGQGNKFVDAKKLLTKSEDGEKIFIDDSQIWEDGQGNKFVDAKKLLTKSEDGEKIFIDDSQIWEDGQGNKFVDAKKLLTKSEDGEKIFIDDSQIWEDGQGNKFVDAKKLLTKSEDGEKIFIDDSQIWEDGQGNKFVDAKKLLTKSEDGEKIFIDDSQIWEDGQGNKFVDAKKLLTKSEDGEKIFIDDSQIWEDGQGNKFVDAKKLLTKSEDGEKIFIDDSQIWEDGQGNKFV
YPR032W	YPR032W_idr_7	0.683549	0.714046931861	AVEDRFNDYATAMGETMNEAVEQTGKDVMKGALGFAVEDRFNDYATAMGETMNEAVEQTGKDVMKGALGFAVEDRFNDYATAMGETMNEAVEQTGKDVMKGALGFAVEDRFNDYATAMGETMNEAVEQTGKDVMKGALGFAVEDRFNDYATAMGETMNEAVEQTGKDVMKGALGFAVEDRFNDYATAMGETMNEAVEQTGKDVMKGALGFAVEDRFNDYATAMGETMNEAVEQTGKDVMKGALGFAVEDRFNDYAT
