## Supplementary File 2 for "Discovering molecular features of intrinsically disordered regions by using evolution for contrastive learning": filter_127_idr_activations.txt

YBR041W	YBR041W_idr_1	0.826508	0.718368578019	SPIQVVVFALSRIFLLLFRLIKLIITPIQKSLGYLFGNSPIQVVVFALSRIFLLLFRLIKLIITPIQKSLGYLFGNSPIQVVVFALSRIFLLLFRLIKLIITPIQKSLGYLFGNSPIQVVVFALSRIFLLLFRLIKLIITPIQKSLGYLFGNSPIQVVVFALSRIFLLLFRLIKLIITPIQKSLGYLFGNSPIQVVVFALSRIFLLLFRLIKLIITPIQKSLGYLFGNSPIQVVVFALSRIFLLLFRLIKLIITPI
YDR037W	YDR037W_idr_2	0.77902	0.677093875863	KKRIKQRQVEAKKAAKKAAAQPKPASKKKTDLFADLKKRIKQRQVEAKKAAKKAAAQPKPASKKKTDLFADLKKRIKQRQVEAKKAAKKAAAQPKPASKKKTDLFADLKKRIKQRQVEAKKAAKKAAAQPKPASKKKTDLFADLKKRIKQRQVEAKKAAKKAAAQPKPASKKKTDLFADLKKRIKQRQVEAKKAAKKAAAQPKPASKKKTDLFADLKKRIKQRQVEAKKAAKKAAAQPKPASKKKTDLFADLKKRI
YDR258C	YDR258C_idr_1	0.835025	0.725771298707	LRQATKAPIQKYLQRTQLLRRSTPRIYTIVQCKLRQATKAPIQKYLQRTQLLRRSTPRIYTIVQCKLRQATKAPIQKYLQRTQLLRRSTPRIYTIVQCKLRQATKAPIQKYLQRTQLLRRSTPRIYTIVQCKLRQATKAPIQKYLQRTQLLRRSTPRIYTIVQCKLRQATKAPIQKYLQRTQLLRRSTPRIYTIVQCKLRQATKAPIQKYLQRTQLLRRSTPRIYTIVQCKLRQATKAPIQKYLQRTQLLRRSTPR
YER176W	YER176W_idr_15	0.961885	0.836033256992	NSTRKPRKKGGRRVGRGKKGRKGAKIKKEKKETFEANSTRKPRKKGGRRVGRGKKGRKGAKIKKEKKETFEANSTRKPRKKGGRRVGRGKKGRKGAKIKKEKKETFEANSTRKPRKKGGRRVGRGKKGRKGAKIKKEKKETFEANSTRKPRKKGGRRVGRGKKGRKGAKIKKEKKETFEANSTRKPRKKGGRRVGRGKKGRKGAKIKKEKKETFEANSTRKPRKKGGRRVGRGKKGRKGAKIKKEKKETFEANSTR
YFR018C	YFR018C_idr_1	0.882363	0.766915553251	GMKYVLPLRLIGLAYLLVLFQVHRVTGWEGMKYVLPLRLIGLAYLLVLFQVHRVTGWEGMKYVLPLRLIGLAYLLVLFQVHRVTGWEGMKYVLPLRLIGLAYLLVLFQVHRVTGWEGMKYVLPLRLIGLAYLLVLFQVHRVTGWEGMKYVLPLRLIGLAYLLVLFQVHRVTGWEGMKYVLPLRLIGLAYLLVLFQVHRVTGWEGMKYVLPLRLIGLAYLLVLFQVHRVTGWEGMKYVLPLRLIGLAYLLVLFQVHR
YGL113W	YGL113W_idr_4	1.15053	1.0	DFEKKYKLKLKKRSLNLTKKGLVRRRSKKKTSEKDKGIERITDFEKKYKLKLKKRSLNLTKKGLVRRRSKKKTSEKDKGIERITDFEKKYKLKLKKRSLNLTKKGLVRRRSKKKTSEKDKGIERITDFEKKYKLKLKKRSLNLTKKGLVRRRSKKKTSEKDKGIERITDFEKKYKLKLKKRSLNLTKKGLVRRRSKKKTSEKDKGIERITDFEKKYKLKLKKRSLNLTKKGLVRRRSKKKTSEKDKGIERITDFEK
YGR074W	YGR074W_idr_2	0.829344	0.720833872116	SLRRSGQIANDPSKKRRRDFGAPANKRPRRGLSLRRSGQIANDPSKKRRRDFGAPANKRPRRGLSLRRSGQIANDPSKKRRRDFGAPANKRPRRGLSLRRSGQIANDPSKKRRRDFGAPANKRPRRGLSLRRSGQIANDPSKKRRRDFGAPANKRPRRGLSLRRSGQIANDPSKKRRRDFGAPANKRPRRGLSLRRSGQIANDPSKKRRRDFGAPANKRPRRGLSLRRSGQIANDPSKKRRRDFGAPANKRPRRGL
YJL186W	YJL186W_idr_1	0.822258	0.714674859067	LIRLKKRKILQVIVSAVVLILFFCSVHNDVSSSWLYGKKLRLPVLTLIRLKKRKILQVIVSAVVLILFFCSVHNDVSSSWLYGKKLRLPVLTLIRLKKRKILQVIVSAVVLILFFCSVHNDVSSSWLYGKKLRLPVLTLIRLKKRKILQVIVSAVVLILFFCSVHNDVSSSWLYGKKLRLPVLTLIRLKKRKILQVIVSAVVLILFFCSVHNDVSSSWLYGKKLRLPVLTLIRLKKRKILQVIVSAVVLILFFCSV
YJL209W	YJL209W_idr_1	1.13489	0.986402986349	FLPRLVRYRTERFIKMVPTRTLRRINHSSRFLPRLVRYRTERFIKMVPTRTLRRINHSSRFLPRLVRYRTERFIKMVPTRTLRRINHSSRFLPRLVRYRTERFIKMVPTRTLRRINHSSRFLPRLVRYRTERFIKMVPTRTLRRINHSSRFLPRLVRYRTERFIKMVPTRTLRRINHSSRFLPRLVRYRTERFIKMVPTRTLRRINHSSRFLPRLVRYRTERFIKMVPTRTLRRINHSSRFLPRLVRYRTERFIKM
YJR061W	YJR061W_idr_1	0.868416	0.75479361302	MLSLRRFSMYVLRSLRLHFKKIIITLLTIQLLFITIFMLSLRRFSMYVLRSLRLHFKKIIITLLTIQLLFITIFMLSLRRFSMYVLRSLRLHFKKIIITLLTIQLLFITIFMLSLRRFSMYVLRSLRLHFKKIIITLLTIQLLFITIFMLSLRRFSMYVLRSLRLHFKKIIITLLTIQLLFITIFMLSLRRFSMYVLRSLRLHFKKIIITLLTIQLLFITIFMLSLRRFSMYVLRSLRLHFKKIIITLLTIQLLFI
YKL201C	YKL201C_idr_1	0.998515	0.867870141733	LQRISSKLHRRFLSGLLRVKHYPLRRILLLQRISSKLHRRFLSGLLRVKHYPLRRILLLQRISSKLHRRFLSGLLRVKHYPLRRILLLQRISSKLHRRFLSGLLRVKHYPLRRILLLQRISSKLHRRFLSGLLRVKHYPLRRILLLQRISSKLHRRFLSGLLRVKHYPLRRILLLQRISSKLHRRFLSGLLRVKHYPLRRILLLQRISSKLHRRFLSGLLRVKHYPLRRILLLQRISSKLHRRFLSGLLRVKHYPL
YLR059C	YLR059C_idr_1	0.837443	0.727872966198	KWLLFPARIVARTRPNLFSLYRRSVSQYLRPRTIQNLQSMKWLLFPARIVARTRPNLFSLYRRSVSQYLRPRTIQNLQSMKWLLFPARIVARTRPNLFSLYRRSVSQYLRPRTIQNLQSMKWLLFPARIVARTRPNLFSLYRRSVSQYLRPRTIQNLQSMKWLLFPARIVARTRPNLFSLYRRSVSQYLRPRTIQNLQSMKWLLFPARIVARTRPNLFSLYRRSVSQYLRPRTIQNLQSMKWLLFPARIVARTRPN
YLR299W	YLR299W_idr_1	0.854174	0.742415025658	LLCNRKVPKTLNTCFILHIFTLLTLGVLVLLCNRKVPKTLNTCFILHIFTLLTLGVLVLLCNRKVPKTLNTCFILHIFTLLTLGVLVLLCNRKVPKTLNTCFILHIFTLLTLGVLVLLCNRKVPKTLNTCFILHIFTLLTLGVLVLLCNRKVPKTLNTCFILHIFTLLTLGVLVLLCNRKVPKTLNTCFILHIFTLLTLGVLVLLCNRKVPKTLNTCFILHIFTLLTLGVLVLLCNRKVPKTLNTCFILHIFTLLT
YMR227C	YMR227C_idr_1	0.794608	0.690642088223	AVIRIKKPRGPGEKDQPLEGEPKLKRIRIKTKVTDEDIKPKPKLKINLKKKKESADGKEKKNSLKLKLNLKKNEEPVKKIHKAPKLAVIRIKKPRGPGEKDQPLEGEPKLKRIRIKTKVTDEDIKPKPKLKINLKKKKESADGKEKKNSLKLKLNLKKNEEPVKKIHKAPKLAVIRIKKPRGPGEKDQPLEGEPKLKRIRIKTKVTDEDIKPKPKLKINLKKKKESADGKEKKNSLKLKLNLKKNEEPVKKIHKAP
YNL286W	YNL286W_idr_1	0.840736	0.730734835543	DADELELKGHLKKLKKEELLRRKQLKESNLQKRELEYDADELELKGHLKKLKKEELLRRKQLKESNLQKRELEYDADELELKGHLKKLKKEELLRRKQLKESNLQKRELEYDADELELKGHLKKLKKEELLRRKQLKESNLQKRELEYDADELELKGHLKKLKKEELLRRKQLKESNLQKRELEYDADELELKGHLKKLKKEELLRRKQLKESNLQKRELEYDADELELKGHLKKLKKEELLRRKQLKESNLQKRE
YOL096C	YOL096C_idr_1	0.78464	0.681979030158	LLRSRFLKVIHVRKQLSACSRFAIQTQTRCKSTDLLRSRFLKVIHVRKQLSACSRFAIQTQTRCKSTDLLRSRFLKVIHVRKQLSACSRFAIQTQTRCKSTDLLRSRFLKVIHVRKQLSACSRFAIQTQTRCKSTDLLRSRFLKVIHVRKQLSACSRFAIQTQTRCKSTDLLRSRFLKVIHVRKQLSACSRFAIQTQTRCKSTDLLRSRFLKVIHVRKQLSACSRFAIQTQTRCKSTDLLRSRFLKVIHVRKQLSA
YOR018W	YOR018W_idr_3	0.893934	0.776972815505	AKLKLKDPLKHVAQIKKKRSLNEAADEGVDTDTAKLKLKDPLKHVAQIKKKRSLNEAADEGVDTDTAKLKLKDPLKHVAQIKKKRSLNEAADEGVDTDTAKLKLKDPLKHVAQIKKKRSLNEAADEGVDTDTAKLKLKDPLKHVAQIKKKRSLNEAADEGVDTDTAKLKLKDPLKHVAQIKKKRSLNEAADEGVDTDTAKLKLKDPLKHVAQIKKKRSLNEAADEGVDTDTAKLKLKDPLKHVAQIKKKRSLNEAA
YPL050C	YPL050C_idr_1	0.78439	0.681761133947	SLSLVSYRLRKNPWVNIFLPVLAIFLIYIIFFQRDQSLSLVSYRLRKNPWVNIFLPVLAIFLIYIIFFQRDQSLSLVSYRLRKNPWVNIFLPVLAIFLIYIIFFQRDQSLSLVSYRLRKNPWVNIFLPVLAIFLIYIIFFQRDQSLSLVSYRLRKNPWVNIFLPVLAIFLIYIIFFQRDQSLSLVSYRLRKNPWVNIFLPVLAIFLIYIIFFQRDQSLSLVSYRLRKNPWVNIFLPVLAIFLIYIIFFQRDQSLSL
YPL094C	YPL094C_idr_2	0.817917	0.710901876871	SYKKKLKRMKKKQAKRESNKKKAINEKAEQNSYKKKLKRMKKKQAKRESNKKKAINEKAEQNSYKKKLKRMKKKQAKRESNKKKAINEKAEQNSYKKKLKRMKKKQAKRESNKKKAINEKAEQNSYKKKLKRMKKKQAKRESNKKKAINEKAEQNSYKKKLKRMKKKQAKRESNKKKAINEKAEQNSYKKKLKRMKKKQAKRESNKKKAINEKAEQNSYKKKLKRMKKKQAKRESNKKKAINEKAEQNSYKKKLKR
YPL210C	YPL210C_idr_3	0.811124	0.704997335097	ESSAKRSKNTAVSKVQKRKVLELKKKRKIKRLEKFLESSAKRSKNTAVSKVQKRKVLELKKKRKIKRLEKFLESSAKRSKNTAVSKVQKRKVLELKKKRKIKRLEKFLESSAKRSKNTAVSKVQKRKVLELKKKRKIKRLEKFLESSAKRSKNTAVSKVQKRKVLELKKKRKIKRLEKFLESSAKRSKNTAVSKVQKRKVLELKKKRKIKRLEKFLESSAKRSKNTAVSKVQKRKVLELKKKRKIKRLEKFLESSA
