## Supplementary File 2 for "Discovering molecular features of intrinsically disordered regions by using evolution for contrastive learning": filter_128_idr_activations.txt

YBL014C	YBL014C_idr_10	0.463766	0.73980652682	RYISDDKVLQESDADDDLITSDIDEDTDNQRYISDDKVLQESDADDDLITSDIDEDTDNQRYISDDKVLQESDADDDLITSDIDEDTDNQRYISDDKVLQESDADDDLITSDIDEDTDNQRYISDDKVLQESDADDDLITSDIDEDTDNQRYISDDKVLQESDADDDLITSDIDEDTDNQRYISDDKVLQESDADDDLITSDIDEDTDNQRYISDDKVLQESDADDDLITSDIDEDTDNQRYISDDKVLQESDADD
YBL032W	YBL032W_idr_2	0.534343	0.852391411419	AAEGEAEEHYYFHFLNHILPAPSKDEIRDLQAAEGEAEEHYYFHFLNHILPAPSKDEIRDLQAAEGEAEEHYYFHFLNHILPAPSKDEIRDLQAAEGEAEEHYYFHFLNHILPAPSKDEIRDLQAAEGEAEEHYYFHFLNHILPAPSKDEIRDLQAAEGEAEEHYYFHFLNHILPAPSKDEIRDLQAAEGEAEEHYYFHFLNHILPAPSKDEIRDLQAAEGEAEEHYYFHFLNHILPAPSKDEIRDLQAAEGEAEE
YBL088C	YBL088C_idr_21	0.480999	0.767296395816	AIFGNIVQDDIYENTELLDASDCGVDDVVLAIFGNIVQDDIYENTELLDASDCGVDDVVLAIFGNIVQDDIYENTELLDASDCGVDDVVLAIFGNIVQDDIYENTELLDASDCGVDDVVLAIFGNIVQDDIYENTELLDASDCGVDDVVLAIFGNIVQDDIYENTELLDASDCGVDDVVLAIFGNIVQDDIYENTELLDASDCGVDDVVLAIFGNIVQDDIYENTELLDASDCGVDDVVLAIFGNIVQDDIYENTE
YBL088C	YBL088C_idr_43	0.467193	0.74527251498	KKYEHLFEEEHEITNFDNVSKFISNNDRNENQKKYEHLFEEEHEITNFDNVSKFISNNDRNENQKKYEHLFEEEHEITNFDNVSKFISNNDRNENQKKYEHLFEEEHEITNFDNVSKFISNNDRNENQKKYEHLFEEEHEITNFDNVSKFISNNDRNENQKKYEHLFEEEHEITNFDNVSKFISNNDRNENQKKYEHLFEEEHEITNFDNVSKFISNNDRNENQKKYEHLFEEEHEITNFDNVSKFISNNDRNENQ
YBR139W	YBR139W_idr_1	0.508389	0.810989215781	KYLNLVFVLQLLISIKYASFGRAFSLFEDDKYLNLVFVLQLLISIKYASFGRAFSLFEDDKYLNLVFVLQLLISIKYASFGRAFSLFEDDKYLNLVFVLQLLISIKYASFGRAFSLFEDDKYLNLVFVLQLLISIKYASFGRAFSLFEDDKYLNLVFVLQLLISIKYASFGRAFSLFEDDKYLNLVFVLQLLISIKYASFGRAFSLFEDDKYLNLVFVLQLLISIKYASFGRAFSLFEDDKYLNLVFVLQLLISIK
YCL034W	YCL034W_idr_4	0.45504	0.725885405079	DDSSDESDHGSYDDGIYDENEQDNSRYIDSESSEEESLSSYQPSTISNPFGDHNKIDDSSDESDHGSYDDGIYDENEQDNSRYIDSESSEEESLSSYQPSTISNPFGDHNKIDDSSDESDHGSYDDGIYDENEQDNSRYIDSESSEEESLSSYQPSTISNPFGDHNKIDDSSDESDHGSYDDGIYDENEQDNSRYIDSESSEEESLSSYQPSTISNPFGDHNKIDDSSDESDHGSYDDGIYDENEQDNSRYIDSES
YDL060W	YDL060W_idr_2	0.478398	0.763147533284	KIIKEKATDSLSLELDLQTVFESNMNRDTLDEYAPEGTEDWSDYDEDFEYDGLTTARYDDHGFLPGREQTSKKAAVPKGTSDYQAKWYLDDVIDANEEEEAEQTNGKDETMMEIDDEMMVEQDNEEVAGDEEYDIEDNEGFEELSPEEEERQLREFRDMEKEDREFPDEIEKIIKEKATDSLSLELDLQTVFESNMNRDTLDEYAPEGTEDWSDYDEDFEYDGLTTARYDDHGFLPGREQTSKKAAVPKGTSDYQA
YDR017C	YDR017C_idr_4	0.466412	0.744027556712	VEMNDMISEEADSNSFTSATGSKINFNSKWDWLDEFDKEDEEMYNDPNVEMNDMISEEADSNSFTSATGSKINFNSKWDWLDEFDKEDEEMYNDPNVEMNDMISEEADSNSFTSATGSKINFNSKWDWLDEFDKEDEEMYNDPNVEMNDMISEEADSNSFTSATGSKINFNSKWDWLDEFDKEDEEMYNDPNVEMNDMISEEADSNSFTSATGSKINFNSKWDWLDEFDKEDEEMYNDPNVEMNDMISEEADSNSF
YDR089W	YDR089W_idr_10	0.453639	0.723651782505	EFDLTGPINNSQGSVDSGRRVRIHKKSKQSDNETKKEFDLTGPINNSQGSVDSGRRVRIHKKSKQSDNETKKEFDLTGPINNSQGSVDSGRRVRIHKKSKQSDNETKKEFDLTGPINNSQGSVDSGRRVRIHKKSKQSDNETKKEFDLTGPINNSQGSVDSGRRVRIHKKSKQSDNETKKEFDLTGPINNSQGSVDSGRRVRIHKKSKQSDNETKKEFDLTGPINNSQGSVDSGRRVRIHKKSKQSDNETKKEFDL
YDR162C	YDR162C_idr_2	0.439784	0.701549173641	PLHYGYFDGDNEEDEMVSDSSNGEDTYNKRQSITLPDPLHYGYFDGDNEEDEMVSDSSNGEDTYNKRQSITLPDPLHYGYFDGDNEEDEMVSDSSNGEDTYNKRQSITLPDPLHYGYFDGDNEEDEMVSDSSNGEDTYNKRQSITLPDPLHYGYFDGDNEEDEMVSDSSNGEDTYNKRQSITLPDPLHYGYFDGDNEEDEMVSDSSNGEDTYNKRQSITLPDPLHYGYFDGDNEEDEMVSDSSNGEDTYNKRQSIT
YDR216W	YDR216W_idr_20	0.450243	0.718233145261	AIFSQYLKGEESKRSLEDFLSTSNRKEKPDSGNYTFYGLAIFSQYLKGEESKRSLEDFLSTSNRKEKPDSGNYTFYGLAIFSQYLKGEESKRSLEDFLSTSNRKEKPDSGNYTFYGLAIFSQYLKGEESKRSLEDFLSTSNRKEKPDSGNYTFYGLAIFSQYLKGEESKRSLEDFLSTSNRKEKPDSGNYTFYGLAIFSQYLKGEESKRSLEDFLSTSNRKEKPDSGNYTFYGLAIFSQYLKGEESKRSLEDFLST
YDR334W	YDR334W_idr_14	0.462009	0.737003980139	YDKETDSLQPITSKEIKTIITYKPDPISYFYKQYDKETDSLQPITSKEIKTIITYKPDPISYFYKQYDKETDSLQPITSKEIKTIITYKPDPISYFYKQYDKETDSLQPITSKEIKTIITYKPDPISYFYKQYDKETDSLQPITSKEIKTIITYKPDPISYFYKQYDKETDSLQPITSKEIKTIITYKPDPISYFYKQYDKETDSLQPITSKEIKTIITYKPDPISYFYKQYDKETDSLQPITSKEIKTIITYKPD
YDR395W	YDR395W_idr_4	0.567246	0.904878285326	DAVTEGKSLEGDLTPEEEEEYFIECDDDMKETVLDAVTEGKSLEGDLTPEEEEEYFIECDDDMKETVLDAVTEGKSLEGDLTPEEEEEYFIECDDDMKETVLDAVTEGKSLEGDLTPEEEEEYFIECDDDMKETVLDAVTEGKSLEGDLTPEEEEEYFIECDDDMKETVLDAVTEGKSLEGDLTPEEEEEYFIECDDDMKETVLDAVTEGKSLEGDLTPEEEEEYFIECDDDMKETVLDAVTEGKSLEGDLTPEEE
YDR443C	YDR443C_idr_10	0.462187	0.737287229895	PDIFITPTPVVTISEKEQDILDLIAEQVVTDYNILGNPDIFITPTPVVTISEKEQDILDLIAEQVVTDYNILGNPDIFITPTPVVTISEKEQDILDLIAEQVVTDYNILGNPDIFITPTPVVTISEKEQDILDLIAEQVVTDYNILGNPDIFITPTPVVTISEKEQDILDLIAEQVVTDYNILGNPDIFITPTPVVTISEKEQDILDLIAEQVVTDYNILGNPDIFITPTPVVTISEKEQDILDLIAEQVVTDYNI
YDR457W	YDR457W_idr_42	0.493126	0.78664181219	EFLFTSPKDQKYFFHRKNEEILTDKEEHEPAYWELLEFLFTSPKDQKYFFHRKNEEILTDKEEHEPAYWELLEFLFTSPKDQKYFFHRKNEEILTDKEEHEPAYWELLEFLFTSPKDQKYFFHRKNEEILTDKEEHEPAYWELLEFLFTSPKDQKYFFHRKNEEILTDKEEHEPAYWELLEFLFTSPKDQKYFFHRKNEEILTDKEEHEPAYWELLEFLFTSPKDQKYFFHRKNEEILTDKEEHEPAYWELLEFLF
YDR484W	YDR484W_idr_6	0.439701	0.701417056979	LSLDQDKFDQLKETSRDKTNETDDPFENYLKLSLDQDKFDQLKETSRDKTNETDDPFENYLKLSLDQDKFDQLKETSRDKTNETDDPFENYLKLSLDQDKFDQLKETSRDKTNETDDPFENYLKLSLDQDKFDQLKETSRDKTNETDDPFENYLKLSLDQDKFDQLKETSRDKTNETDDPFENYLKLSLDQDKFDQLKETSRDKTNETDDPFENYLKLSLDQDKFDQLKETSRDKTNETDDPFENYLKLSLDQDKF
YER049W	YER049W_idr_14	0.497744	0.794008920608	SFHEVKHFEKMLKGDAGAKTDNTPKESMTSVISDSFHEVKHFEKMLKGDAGAKTDNTPKESMTSVISDSFHEVKHFEKMLKGDAGAKTDNTPKESMTSVISDSFHEVKHFEKMLKGDAGAKTDNTPKESMTSVISDSFHEVKHFEKMLKGDAGAKTDNTPKESMTSVISDSFHEVKHFEKMLKGDAGAKTDNTPKESMTSVISDSFHEVKHFEKMLKGDAGAKTDNTPKESMTSVISDSFHEVKHFEKMLKGDAGA
YFL047W	YFL047W_idr_4	0.443251	0.707079437342	HFNEDELANAMKSLKIQNKYEEDVAREKDHRFHFNEDELANAMKSLKIQNKYEEDVAREKDHRFHFNEDELANAMKSLKIQNKYEEDVAREKDHRFHFNEDELANAMKSLKIQNKYEEDVAREKDHRFHFNEDELANAMKSLKIQNKYEEDVAREKDHRFHFNEDELANAMKSLKIQNKYEEDVAREKDHRFHFNEDELANAMKSLKIQNKYEEDVAREKDHRFHFNEDELANAMKSLKIQNKYEEDVAREKDHRF
YFR046C	YFR046C_idr_6	0.442047	0.70516010885	PLSEDLPSDDKEETEEAENEDYSFENTSDENLDDIGNDPIPLSEDLPSDDKEETEEAENEDYSFENTSDENLDDIGNDPIPLSEDLPSDDKEETEEAENEDYSFENTSDENLDDIGNDPIPLSEDLPSDDKEETEEAENEDYSFENTSDENLDDIGNDPIPLSEDLPSDDKEETEEAENEDYSFENTSDENLDDIGNDPIPLSEDLPSDDKEETEEAENEDYSFENTSDENLDDIGNDPIPLSEDLPSDDKEETEE
YGL006W	YGL006W_idr_9	0.603794	0.963179908759	EFLRKNHTGKHDDEEALLEESDSPESTAFYEFLRKNHTGKHDDEEALLEESDSPESTAFYEFLRKNHTGKHDDEEALLEESDSPESTAFYEFLRKNHTGKHDDEEALLEESDSPESTAFYEFLRKNHTGKHDDEEALLEESDSPESTAFYEFLRKNHTGKHDDEEALLEESDSPESTAFYEFLRKNHTGKHDDEEALLEESDSPESTAFYEFLRKNHTGKHDDEEALLEESDSPESTAFYEFLRKNHTGKHDDEEA
YGL208W	YGL208W_idr_2	0.558838	0.891466090849	TNEKIRSKEADSMRPPTSDRSSIALQIGKDPDDFGDGYTRFHEDLSPRPTNEKIRSKEADSMRPPTSDRSSIALQIGKDPDDFGDGYTRFHEDLSPRPTNEKIRSKEADSMRPPTSDRSSIALQIGKDPDDFGDGYTRFHEDLSPRPTNEKIRSKEADSMRPPTSDRSSIALQIGKDPDDFGDGYTRFHEDLSPRPTNEKIRSKEADSMRPPTSDRSSIALQIGKDPDDFGDGYTRFHEDLSPRPTNEKIRSKEAD
YGL250W	YGL250W_idr_1	0.454659	0.725278733353	SEEEAHKTVEVDDVGVQLDEGDEEDLLEYDDELVEEQPSDSEEEAHKTVEVDDVGVQLDEGDEEDLLEYDDELVEEQPSDSEEEAHKTVEVDDVGVQLDEGDEEDLLEYDDELVEEQPSDSEEEAHKTVEVDDVGVQLDEGDEEDLLEYDDELVEEQPSDSEEEAHKTVEVDDVGVQLDEGDEEDLLEYDDELVEEQPSDSEEEAHKTVEVDDVGVQLDEGDEEDLLEYDDELVEEQPSDSEEEAHKTVEVDDVGV
YGR255C	YGR255C_idr_2	0.468045	0.746632189875	EDGSMDTDKLIEDIKFRTEEIYATLKDESDIDEDGSMDTDKLIEDIKFRTEEIYATLKDESDIDEDGSMDTDKLIEDIKFRTEEIYATLKDESDIDEDGSMDTDKLIEDIKFRTEEIYATLKDESDIDEDGSMDTDKLIEDIKFRTEEIYATLKDESDIDEDGSMDTDKLIEDIKFRTEEIYATLKDESDIDEDGSMDTDKLIEDIKFRTEEIYATLKDESDIDEDGSMDTDKLIEDIKFRTEEIYATLKDESDID
YHL034C	YHL034C_idr_2	0.626875	1.0	RGGFRGRGGFRGRGGFRGGFRGGYRGGFRGRGNFRGRGGARGGFRGGFRGRGGFRGRGGFRGGFRGGYRGGFRGRGNFRGRGGARGGFRGGFRGRGGFRGRGGFRGGFRGGYRGGFRGRGNFRGRGGARGGFRGGFRGRGGFRGRGGFRGGFRGGYRGGFRGRGNFRGRGGARGGFRGGFRGRGGFRGRGGFRGGFRGGYRGGFRGRGNFRGRGGARGGFRGGFRGRGGFRGRGGFRGGFRGGYRGGFRGRGNFRG
YIL126W	YIL126W_idr_5	0.44251	0.705897756251	RSADEKILFDKIDKERMNQERADAKAQGLRVPPPRLIQLRSADEKILFDKIDKERMNQERADAKAQGLRVPPPRLIQLRSADEKILFDKIDKERMNQERADAKAQGLRVPPPRLIQLRSADEKILFDKIDKERMNQERADAKAQGLRVPPPRLIQLRSADEKILFDKIDKERMNQERADAKAQGLRVPPPRLIQLRSADEKILFDKIDKERMNQERADAKAQGLRVPPPRLIQLRSADEKILFDKIDKERMNQERA
YJL198W	YJL198W_idr_5	0.468459	0.747292487939	EKQKVDDFYKRTEAKFYDKFDALVKDLKKIGVIEYDIDDDTLFNEPIASTNDEVPPLDLDDDEDDDEFYDDQSNEKQKVDDFYKRTEAKFYDKFDALVKDLKKIGVIEYDIDDDTLFNEPIASTNDEVPPLDLDDDEDDDEFYDDQSNEKQKVDDFYKRTEAKFYDKFDALVKDLKKIGVIEYDIDDDTLFNEPIASTNDEVPPLDLDDDEDDDEFYDDQSNEKQKVDDFYKRTEAKFYDKFDALVKDLKKIGVIE
YJR035W	YJR035W_idr_4	0.519447	0.828628382786	DQKFKMDENDLENLIMNSKPSDFSYEDWKNSTRTKKALESSYHLDQKFKMDENDLENLIMNSKPSDFSYEDWKNSTRTKKALESSYHLDQKFKMDENDLENLIMNSKPSDFSYEDWKNSTRTKKALESSYHLDQKFKMDENDLENLIMNSKPSDFSYEDWKNSTRTKKALESSYHLDQKFKMDENDLENLIMNSKPSDFSYEDWKNSTRTKKALESSYHLDQKFKMDENDLENLIMNSKPSDFSYEDWKNSTRTKK
YJR132W	YJR132W_idr_5	0.462302	0.737470928629	QRKEFSSSGFEEDTKWDENFLDVGDDDENDDEGDLTEKYLELIKNRADSLDFVDGYDAKETFDDLEEDPLTGSQRKEFSSSGFEEDTKWDENFLDVGDDDENDDEGDLTEKYLELIKNRADSLDFVDGYDAKETFDDLEEDPLTGSQRKEFSSSGFEEDTKWDENFLDVGDDDENDDEGDLTEKYLELIKNRADSLDFVDGYDAKETFDDLEEDPLTGSQRKEFSSSGFEEDTKWDENFLDVGDDDENDDEGDLTE
YKR051W	YKR051W_idr_3	0.584942	0.933107988613	DNNLVPESIEESWEDDIAGQRTFPEDPNYPVVHDYTMGDNNLVPESIEESWEDDIAGQRTFPEDPNYPVVHDYTMGDNNLVPESIEESWEDDIAGQRTFPEDPNYPVVHDYTMGDNNLVPESIEESWEDDIAGQRTFPEDPNYPVVHDYTMGDNNLVPESIEESWEDDIAGQRTFPEDPNYPVVHDYTMGDNNLVPESIEESWEDDIAGQRTFPEDPNYPVVHDYTMGDNNLVPESIEESWEDDIAGQRTFPEDPN
YKR064W	YKR064W_idr_9	0.599441	0.95623615366	ETPFFIDLIPNGFYLETKRSADNLFGLFTDRAIETPFFIDLIPNGFYLETKRSADNLFGLFTDRAIETPFFIDLIPNGFYLETKRSADNLFGLFTDRAIETPFFIDLIPNGFYLETKRSADNLFGLFTDRAIETPFFIDLIPNGFYLETKRSADNLFGLFTDRAIETPFFIDLIPNGFYLETKRSADNLFGLFTDRAIETPFFIDLIPNGFYLETKRSADNLFGLFTDRAIETPFFIDLIPNGFYLETKRSADNLF
YLL040C	YLL040C_idr_59	0.45425	0.72462589924	GSPWIMDSRDYKYDEEIQLPDVSELKTAGDIYGSPWIMDSRDYKYDEEIQLPDVSELKTAGDIYGSPWIMDSRDYKYDEEIQLPDVSELKTAGDIYGSPWIMDSRDYKYDEEIQLPDVSELKTAGDIYGSPWIMDSRDYKYDEEIQLPDVSELKTAGDIYGSPWIMDSRDYKYDEEIQLPDVSELKTAGDIYGSPWIMDSRDYKYDEEIQLPDVSELKTAGDIYGSPWIMDSRDYKYDEEIQLPDVSELKTAGDIY
YLR051C	YLR051C_idr_1	0.50079	0.798866620647	DQSVEDLFGALRDASASLEVKNSAKEQVSLQDQSVEDLFGALRDASASLEVKNSAKEQVSLQDQSVEDLFGALRDASASLEVKNSAKEQVSLQDQSVEDLFGALRDASASLEVKNSAKEQVSLQDQSVEDLFGALRDASASLEVKNSAKEQVSLQDQSVEDLFGALRDASASLEVKNSAKEQVSLQDQSVEDLFGALRDASASLEVKNSAKEQVSLQDQSVEDLFGALRDASASLEVKNSAKEQVSLQDQSVEDLF
YLR087C	YLR087C_idr_34	0.443382	0.707289093506	DERDKFEKYLNEHSFPEPFSDGSSADKLDEDLSESAYTTNSDASIVNDRDYQETDIGKHDERDKFEKYLNEHSFPEPFSDGSSADKLDEDLSESAYTTNSDASIVNDRDYQETDIGKHDERDKFEKYLNEHSFPEPFSDGSSADKLDEDLSESAYTTNSDASIVNDRDYQETDIGKHDERDKFEKYLNEHSFPEPFSDGSSADKLDEDLSESAYTTNSDASIVNDRDYQETDIGKHDERDKFEKYLNEHSFPEPFS
YLR192C	YLR192C_idr_4	0.518511	0.827135878112	ERQARLARVRGGTATGGAGKKKVKGKTNLGGAFKKDQDFDLDGPDDFEFGDDDFMERQARLARVRGGTATGGAGKKKVKGKTNLGGAFKKDQDFDLDGPDDFEFGDDDFMERQARLARVRGGTATGGAGKKKVKGKTNLGGAFKKDQDFDLDGPDDFEFGDDDFMERQARLARVRGGTATGGAGKKKVKGKTNLGGAFKKDQDFDLDGPDDFEFGDDDFMERQARLARVRGGTATGGAGKKKVKGKTNLGGAFKKD
YLR249W	YLR249W_idr_7	0.472879	0.754343067845	DEEDKFDAMGNKIAGGKKKKKLSSAELRKKKKERMKKKKELGDAYVSSDEEFDEEDKFDAMGNKIAGGKKKKKLSSAELRKKKKERMKKKKELGDAYVSSDEEFDEEDKFDAMGNKIAGGKKKKKLSSAELRKKKKERMKKKKELGDAYVSSDEEFDEEDKFDAMGNKIAGGKKKKKLSSAELRKKKKERMKKKKELGDAYVSSDEEFDEEDKFDAMGNKIAGGKKKKKLSSAELRKKKKERMKKKKELGDAYVSS
YLR287C	YLR287C_idr_3	0.50985	0.813320059864	EEPDFSANSDDIFLDFEDSESESDSQKEEFDQEEPDFSANSDDIFLDFEDSESESDSQKEEFDQEEPDFSANSDDIFLDFEDSESESDSQKEEFDQEEPDFSANSDDIFLDFEDSESESDSQKEEFDQEEPDFSANSDDIFLDFEDSESESDSQKEEFDQEEPDFSANSDDIFLDFEDSESESDSQKEEFDQEEPDFSANSDDIFLDFEDSESESDSQKEEFDQEEPDFSANSDDIFLDFEDSESESDSQKEEFDQ
YLR340W	YLR340W_idr_2	0.471768	0.752571592113	PAATSAASGDAAPAEEAAAEEEEESDDDMGFGLFDPAATSAASGDAAPAEEAAAEEEEESDDDMGFGLFDPAATSAASGDAAPAEEAAAEEEEESDDDMGFGLFDPAATSAASGDAAPAEEAAAEEEEESDDDMGFGLFDPAATSAASGDAAPAEEAAAEEEEESDDDMGFGLFDPAATSAASGDAAPAEEAAAEEEEESDDDMGFGLFDPAATSAASGDAAPAEEAAAEEEEESDDDMGFGLFDPAATSAASGDA
YLR411W	YLR411W_idr_2	0.545509	0.870204103366	HLASYSPEEYVVKCGEEDAKSDIEELQGFYNEPSWKTTLISLQKSHLASYSPEEYVVKCGEEDAKSDIEELQGFYNEPSWKTTLISLQKSHLASYSPEEYVVKCGEEDAKSDIEELQGFYNEPSWKTTLISLQKSHLASYSPEEYVVKCGEEDAKSDIEELQGFYNEPSWKTTLISLQKSHLASYSPEEYVVKCGEEDAKSDIEELQGFYNEPSWKTTLISLQKSHLASYSPEEYVVKCGEEDAKSDIEELQGFYN
YLR427W	YLR427W_idr_4	0.443558	0.70757048916	TLLAATTDLSPLSNDINNGLDNFHFDDDLLTKYTLLAATTDLSPLSNDINNGLDNFHFDDDLLTKYTLLAATTDLSPLSNDINNGLDNFHFDDDLLTKYTLLAATTDLSPLSNDINNGLDNFHFDDDLLTKYTLLAATTDLSPLSNDINNGLDNFHFDDDLLTKYTLLAATTDLSPLSNDINNGLDNFHFDDDLLTKYTLLAATTDLSPLSNDINNGLDNFHFDDDLLTKYTLLAATTDLSPLSNDINNGLDNFHF
YML007W	YML007W_idr_11	0.473165	0.754798939263	DDNSTNIQLQPFSESQSQNKFDYDMFFRDSDDNSTNIQLQPFSESQSQNKFDYDMFFRDSDDNSTNIQLQPFSESQSQNKFDYDMFFRDSDDNSTNIQLQPFSESQSQNKFDYDMFFRDSDDNSTNIQLQPFSESQSQNKFDYDMFFRDSDDNSTNIQLQPFSESQSQNKFDYDMFFRDSDDNSTNIQLQPFSESQSQNKFDYDMFFRDSDDNSTNIQLQPFSESQSQNKFDYDMFFRDSDDNSTNIQLQPFSESQ
YML015C	YML015C_idr_4	0.580445	0.925934229768	SIIENQQYKQDYQSDSVPEDEPDFYFDDEEVDKRETTLGNSLLQSKSLQQSDHNSQDLKLQLIEQYNKLVLQFNKSIIENQQYKQDYQSDSVPEDEPDFYFDDEEVDKRETTLGNSLLQSKSLQQSDHNSQDLKLQLIEQYNKLVLQFNKSIIENQQYKQDYQSDSVPEDEPDFYFDDEEVDKRETTLGNSLLQSKSLQQSDHNSQDLKLQLIEQYNKLVLQFNKSIIENQQYKQDYQSDSVPEDEPDFYFDDEEV
YML043C	YML043C_idr_6	0.448975	0.716210700166	AQDIQERDVANVYDSIDNSSVENSFGDVYETNAEFLDTQLMDLSPEDNGLDEMHYSDEDSSEAQDIQERDVANVYDSIDNSSVENSFGDVYETNAEFLDTQLMDLSPEDNGLDEMHYSDEDSSEAQDIQERDVANVYDSIDNSSVENSFGDVYETNAEFLDTQLMDLSPEDNGLDEMHYSDEDSSEAQDIQERDVANVYDSIDNSSVENSFGDVYETNAEFLDTQLMDLSPEDNGLDEMHYSDEDSSEAQDIQERD
YML104C	YML104C_idr_9	0.565826	0.902613428263	YMHDDILEEPLHEPIGSSNSTSNSSSVVDLQSSEDGGELNFYEDERHFFTDSGYPFYSQNKSFYMHDDILEEPLHEPIGSSNSTSNSSSVVDLQSSEDGGELNFYEDERHFFTDSGYPFYSQNKSFYMHDDILEEPLHEPIGSSNSTSNSSSVVDLQSSEDGGELNFYEDERHFFTDSGYPFYSQNKSFYMHDDILEEPLHEPIGSSNSTSNSSSVVDLQSSEDGGELNFYEDERHFFTDSGYPFYSQNKSFYMHD
YMR053C	YMR053C_idr_6	0.446793	0.712729789811	YRRNSFPYCKDRTHDNIYEDLSELKEKSSRYRRNSFPYCKDRTHDNIYEDLSELKEKSSRYRRNSFPYCKDRTHDNIYEDLSELKEKSSRYRRNSFPYCKDRTHDNIYEDLSELKEKSSRYRRNSFPYCKDRTHDNIYEDLSELKEKSSRYRRNSFPYCKDRTHDNIYEDLSELKEKSSRYRRNSFPYCKDRTHDNIYEDLSELKEKSSRYRRNSFPYCKDRTHDNIYEDLSELKEKSSRYRRNSFPYCKDRTHDN
YMR088C	YMR088C_idr_1	0.444933	0.709762988699	QTLDETSNLLPPPEEAEAPPLEQKFHEYNLQTLDETSNLLPPPEEAEAPPLEQKFHEYNLQTLDETSNLLPPPEEAEAPPLEQKFHEYNLQTLDETSNLLPPPEEAEAPPLEQKFHEYNLQTLDETSNLLPPPEEAEAPPLEQKFHEYNLQTLDETSNLLPPPEEAEAPPLEQKFHEYNLQTLDETSNLLPPPEEAEAPPLEQKFHEYNLQTLDETSNLLPPPEEAEAPPLEQKFHEYNLQTLDETSNLLPPPEEA
YMR128W	YMR128W_idr_9	0.441301	0.703969299872	NSKYNKDLETPVSKMGINSKTTDLEAEDIDFSVQVIDNSKYNKDLETPVSKMGINSKTTDLEAEDIDFSVQVIDNSKYNKDLETPVSKMGINSKTTDLEAEDIDFSVQVIDNSKYNKDLETPVSKMGINSKTTDLEAEDIDFSVQVIDNSKYNKDLETPVSKMGINSKTTDLEAEDIDFSVQVIDNSKYNKDLETPVSKMGINSKTTDLEAEDIDFSVQVIDNSKYNKDLETPVSKMGINSKTTDLEAEDIDFSVQ
YMR176W	YMR176W_idr_16	0.47645	0.760039535162	DIKHIKGFPTYFNSLTEFKLGYTQSTETTLPGYDFTFWENGMEIYDKSKYETKTSDIKHIKGFPTYFNSLTEFKLGYTQSTETTLPGYDFTFWENGMEIYDKSKYETKTSDIKHIKGFPTYFNSLTEFKLGYTQSTETTLPGYDFTFWENGMEIYDKSKYETKTSDIKHIKGFPTYFNSLTEFKLGYTQSTETTLPGYDFTFWENGMEIYDKSKYETKTSDIKHIKGFPTYFNSLTEFKLGYTQSTETTLPGYDFT
YMR214W	YMR214W_idr_2	0.4643	0.740657987567	GPGGPGAGGFHDPFDIFERMFQGGHGGPGGGFGQRQRQGPGGPGAGGFHDPFDIFERMFQGGHGGPGGGFGQRQRQGPGGPGAGGFHDPFDIFERMFQGGHGGPGGGFGQRQRQGPGGPGAGGFHDPFDIFERMFQGGHGGPGGGFGQRQRQGPGGPGAGGFHDPFDIFERMFQGGHGGPGGGFGQRQRQGPGGPGAGGFHDPFDIFERMFQGGHGGPGGGFGQRQRQGPGGPGAGGFHDPFDIFERMFQGGHGGP
YMR227C	YMR227C_idr_3	0.52524	0.837869513046	EEVYALEAPDTEDLVVKHFEGIEDEIWENKETFLKGYNGAPLSDEEVYALEAPDTEDLVVKHFEGIEDEIWENKETFLKGYNGAPLSDEEVYALEAPDTEDLVVKHFEGIEDEIWENKETFLKGYNGAPLSDEEVYALEAPDTEDLVVKHFEGIEDEIWENKETFLKGYNGAPLSDEEVYALEAPDTEDLVVKHFEGIEDEIWENKETFLKGYNGAPLSDEEVYALEAPDTEDLVVKHFEGIEDEIWENKETFLKG
YMR260C	YMR260C_idr_2	0.598312	0.954436343444	FGFESDEDVNFEFGNADEDDEEGEDEELDIDDIFGFESDEDVNFEFGNADEDDEEGEDEELDIDDIFGFESDEDVNFEFGNADEDDEEGEDEELDIDDIFGFESDEDVNFEFGNADEDDEEGEDEELDIDDIFGFESDEDVNFEFGNADEDDEEGEDEELDIDDIFGFESDEDVNFEFGNADEDDEEGEDEELDIDDIFGFESDEDVNFEFGNADEDDEEGEDEELDIDDIFGFESDEDVNFEFGNADEDDEEGED
YMR309C	YMR309C_idr_1	0.491264	0.783670494674	SRFFSSNYEYDVASSSSEEDLLSSSEEDLLSSSSSESELDQESDDSFFNESESESEADVDSDDSDASRFFSSNYEYDVASSSSEEDLLSSSEEDLLSSSSSESELDQESDDSFFNESESESEADVDSDDSDASRFFSSNYEYDVASSSSEEDLLSSSEEDLLSSSSSESELDQESDDSFFNESESESEADVDSDDSDASRFFSSNYEYDVASSSSEEDLLSSSEEDLLSSSSSESELDQESDDSFFNESESESEAD
YNL007C	YNL007C_idr_2	0.449889	0.717669022803	SFGPGGPGGAGGAGGFPGGAGGFSGGHAFSNEDAFNIFSQFFGGSSPFGGADDSGFSFSSYPSGGGAGMGGMPGGMGGMHGGMGGMPGGFRSASSSPTYPSFGPGGPGGAGGAGGFPGGAGGFSGGHAFSNEDAFNIFSQFFGGSSPFGGADDSGFSFSSYPSGGGAGMGGMPGGMGGMHGGMGGMPGGFRSASSSPTYPSFGPGGPGGAGGAGGFPGGAGGFSGGHAFSNEDAFNIFSQFFGGSSPFGGADDSGF
YNL014W	YNL014W_idr_8	0.439449	0.701015477474	IEKKEEEGDKFDAMGNKINSGKKKSKLSSAELRKKKKERMKKKKEMGDEYVSSDEDFIEKKEEEGDKFDAMGNKINSGKKKSKLSSAELRKKKKERMKKKKEMGDEYVSSDEDFIEKKEEEGDKFDAMGNKINSGKKKSKLSSAELRKKKKERMKKKKEMGDEYVSSDEDFIEKKEEEGDKFDAMGNKINSGKKKSKLSSAELRKKKKERMKKKKEMGDEYVSSDEDFIEKKEEEGDKFDAMGNKINSGKKKSKLS
YNL064C	YNL064C_idr_2	0.568286	0.906536993616	GGFPGGGFGFGDDIFSQFFGAGGAQRPRGPQGGFPGGGFGFGDDIFSQFFGAGGAQRPRGPQGGFPGGGFGFGDDIFSQFFGAGGAQRPRGPQGGFPGGGFGFGDDIFSQFFGAGGAQRPRGPQGGFPGGGFGFGDDIFSQFFGAGGAQRPRGPQGGFPGGGFGFGDDIFSQFFGAGGAQRPRGPQGGFPGGGFGFGDDIFSQFFGAGGAQRPRGPQGGFPGGGFGFGDDIFSQFFGAGGAQRPRGPQGGFPGGGF
YNL101W	YNL101W_idr_5	0.443283	0.707131827612	SFEDDFIPDSSNMMIRGEDERSALLSRPDHMKVLPSAKGTSFEDDFIPDSSNMMIRGEDERSALLSRPDHMKVLPSAKGTSFEDDFIPDSSNMMIRGEDERSALLSRPDHMKVLPSAKGTSFEDDFIPDSSNMMIRGEDERSALLSRPDHMKVLPSAKGTSFEDDFIPDSSNMMIRGEDERSALLSRPDHMKVLPSAKGTSFEDDFIPDSSNMMIRGEDERSALLSRPDHMKVLPSAKGTSFEDDFIPDSSNMMIR
YNL224C	YNL224C_idr_13	0.481006	0.767307900757	IPKIEPAEPTYSDIPISDSSDEGDSYEGDSYEDDEDMASSVVHSDIEEGLDDLIAYTLIPKIEPAEPTYSDIPISDSSDEGDSYEGDSYEDDEDMASSVVHSDIEEGLDDLIAYTLIPKIEPAEPTYSDIPISDSSDEGDSYEGDSYEDDEDMASSVVHSDIEEGLDDLIAYTLIPKIEPAEPTYSDIPISDSSDEGDSYEGDSYEDDEDMASSVVHSDIEEGLDDLIAYTLIPKIEPAEPTYSDIPISDSSDEGD
YNL257C	YNL257C_idr_23	0.452706	0.72216270079	IQHDSLEYELAFKRFSPKFFEFASSTTTSIDQLITTFDKETESLYETLNCSISEYDILTLGEEKIQHDSLEYELAFKRFSPKFFEFASSTTTSIDQLITTFDKETESLYETLNCSISEYDILTLGEEKIQHDSLEYELAFKRFSPKFFEFASSTTTSIDQLITTFDKETESLYETLNCSISEYDILTLGEEKIQHDSLEYELAFKRFSPKFFEFASSTTTSIDQLITTFDKETESLYETLNCSISEYDILTLGEEK
YNL297C	YNL297C_idr_4	0.505125	0.805781756015	SADFKESFYSEDIPPPPILTKSDVTSIESSLSADFKESFYSEDIPPPPILTKSDVTSIESSLSADFKESFYSEDIPPPPILTKSDVTSIESSLSADFKESFYSEDIPPPPILTKSDVTSIESSLSADFKESFYSEDIPPPPILTKSDVTSIESSLSADFKESFYSEDIPPPPILTKSDVTSIESSLSADFKESFYSEDIPPPPILTKSDVTSIESSLSADFKESFYSEDIPPPPILTKSDVTSIESSLSADFKESF
YNL330C	YNL330C_idr_2	0.449776	0.717488556862	EDLGDVEEDSAEAKDTKGGSQYARDLHVEHDNEFYEDLGDVEEDSAEAKDTKGGSQYARDLHVEHDNEFYEDLGDVEEDSAEAKDTKGGSQYARDLHVEHDNEFYEDLGDVEEDSAEAKDTKGGSQYARDLHVEHDNEFYEDLGDVEEDSAEAKDTKGGSQYARDLHVEHDNEFYEDLGDVEEDSAEAKDTKGGSQYARDLHVEHDNEFYEDLGDVEEDSAEAKDTKGGSQYARDLHVEHDNEFYEDLGDVEEDSA
YNR032W	YNR032W_idr_1	0.440964	0.703431134844	NDNALEDSISNPVANRKLIADYFEDDSASADGSTDPEMYIFSDVYQARSASNRHVDYFLNDNALEDSISNPVANRKLIADYFEDDSASADGSTDPEMYIFSDVYQARSASNRHVDYFLNDNALEDSISNPVANRKLIADYFEDDSASADGSTDPEMYIFSDVYQARSASNRHVDYFLNDNALEDSISNPVANRKLIADYFEDDSASADGSTDPEMYIFSDVYQARSASNRHVDYFLNDNALEDSISNPVANRKLIA
YOL075C	YOL075C_idr_9	0.453316	0.723135486374	MDNESLSPTPISEKQQYSQESFFTEYSEFVMDNESLSPTPISEKQQYSQESFFTEYSEFVMDNESLSPTPISEKQQYSQESFFTEYSEFVMDNESLSPTPISEKQQYSQESFFTEYSEFVMDNESLSPTPISEKQQYSQESFFTEYSEFVMDNESLSPTPISEKQQYSQESFFTEYSEFVMDNESLSPTPISEKQQYSQESFFTEYSEFVMDNESLSPTPISEKQQYSQESFFTEYSEFVMDNESLSPTPISEKQQ
YOL081W	YOL081W_idr_31	0.508984	0.811937755414	LGQPKMEFSNEIPIYIREHMDDYPELYEFMNRHAFRNIETSTAYSPSVHLGQPKMEFSNEIPIYIREHMDDYPELYEFMNRHAFRNIETSTAYSPSVHLGQPKMEFSNEIPIYIREHMDDYPELYEFMNRHAFRNIETSTAYSPSVHLGQPKMEFSNEIPIYIREHMDDYPELYEFMNRHAFRNIETSTAYSPSVHLGQPKMEFSNEIPIYIREHMDDYPELYEFMNRHAFRNIETSTAYSPSVHLGQPKMEFSNE
YOL082W	YOL082W_idr_6	0.482193	0.769201129196	PELDDSSIISTSISLSYDGDDNEKALTWEELPELDDSSIISTSISLSYDGDDNEKALTWEELPELDDSSIISTSISLSYDGDDNEKALTWEELPELDDSSIISTSISLSYDGDDNEKALTWEELPELDDSSIISTSISLSYDGDDNEKALTWEELPELDDSSIISTSISLSYDGDDNEKALTWEELPELDDSSIISTSISLSYDGDDNEKALTWEELPELDDSSIISTSISLSYDGDDNEKALTWEELPELDDSSI
YOL095C	YOL095C_idr_3	0.44828	0.715102327421	YNKDLKRSVCDVKVTHGYNVQRYNQLRKNFGFYRAYSSLRGCKSVFRRIYNKDLKRSVCDVKVTHGYNVQRYNQLRKNFGFYRAYSSLRGCKSVFRRIYNKDLKRSVCDVKVTHGYNVQRYNQLRKNFGFYRAYSSLRGCKSVFRRIYNKDLKRSVCDVKVTHGYNVQRYNQLRKNFGFYRAYSSLRGCKSVFRRIYNKDLKRSVCDVKVTHGYNVQRYNQLRKNFGFYRAYSSLRGCKSVFRRIYNKDLKRSVCD
YOR059C	YOR059C_idr_2	0.461156	0.735641975731	AYGSIINSALDMDANYEASNSNLVNEEELPWKEFIQKYTTINDAYGSIINSALDMDANYEASNSNLVNEEELPWKEFIQKYTTINDAYGSIINSALDMDANYEASNSNLVNEEELPWKEFIQKYTTINDAYGSIINSALDMDANYEASNSNLVNEEELPWKEFIQKYTTINDAYGSIINSALDMDANYEASNSNLVNEEELPWKEFIQKYTTINDAYGSIINSALDMDANYEASNSNLVNEEELPWKEFIQKYTTI
YOR138C	YOR138C_idr_2	0.532985	0.850224584063	FFDGMGDPEQATNNINNGNDNDNDDDIDSDNFFDGMGDPEQATNNINNGNDNDNDDDIDSDNFFDGMGDPEQATNNINNGNDNDNDDDIDSDNFFDGMGDPEQATNNINNGNDNDNDDDIDSDNFFDGMGDPEQATNNINNGNDNDNDDDIDSDNFFDGMGDPEQATNNINNGNDNDNDDDIDSDNFFDGMGDPEQATNNINNGNDNDNDDDIDSDNFFDGMGDPEQATNNINNGNDNDNDDDIDSDNFFDGMGDP
YOR205C	YOR205C_idr_2	0.457683	0.730101823486	KLNPDLQDLKYLLFSQDIQLSKQATQNDPDLKLNPDLQDLKYLLFSQDIQLSKQATQNDPDLKLNPDLQDLKYLLFSQDIQLSKQATQNDPDLKLNPDLQDLKYLLFSQDIQLSKQATQNDPDLKLNPDLQDLKYLLFSQDIQLSKQATQNDPDLKLNPDLQDLKYLLFSQDIQLSKQATQNDPDLKLNPDLQDLKYLLFSQDIQLSKQATQNDPDLKLNPDLQDLKYLLFSQDIQLSKQATQNDPDLKLNPDLQD
YOR254C	YOR254C_idr_4	0.501551	0.800081485412	QPLIPTSLIPEENLTEPQDFESQRDPFAMMSKQPLIPTSLIPEENLTEPQDFESQRDPFAMMSKQPLIPTSLIPEENLTEPQDFESQRDPFAMMSKQPLIPTSLIPEENLTEPQDFESQRDPFAMMSKQPLIPTSLIPEENLTEPQDFESQRDPFAMMSKQPLIPTSLIPEENLTEPQDFESQRDPFAMMSKQPLIPTSLIPEENLTEPQDFESQRDPFAMMSKQPLIPTSLIPEENLTEPQDFESQRDPFAMMSK
YPL105C	YPL105C_idr_3	0.521889	0.832525134969	EEINDPLSWSEVLAMPEGSSEDWEFQVVGKKKGKRFEEINDPLSWSEVLAMPEGSSEDWEFQVVGKKKGKRFEEINDPLSWSEVLAMPEGSSEDWEFQVVGKKKGKRFEEINDPLSWSEVLAMPEGSSEDWEFQVVGKKKGKRFEEINDPLSWSEVLAMPEGSSEDWEFQVVGKKKGKRFEEINDPLSWSEVLAMPEGSSEDWEFQVVGKKKGKRFEEINDPLSWSEVLAMPEGSSEDWEFQVVGKKKGKRFEEIN
YPR095C	YPR095C_idr_7	0.504071	0.8041007985	AEKNILEHGKGEEEGQGNNDDSDGIDDIEESFLFNENSLQVCVSDSSYDEYSNEAEKNILEHGKGEEEGQGNNDDSDGIDDIEESFLFNENSLQVCVSDSSYDEYSNEAEKNILEHGKGEEEGQGNNDDSDGIDDIEESFLFNENSLQVCVSDSSYDEYSNEAEKNILEHGKGEEEGQGNNDDSDGIDDIEESFLFNENSLQVCVSDSSYDEYSNEAEKNILEHGKGEEEGQGNNDDSDGIDDIEESFLFNENSLQ
