## Supplementary File 2 for "Discovering molecular features of intrinsically disordered regions by using evolution for contrastive learning": filter_129_idr_activations.txt

YBL004W	YBL004W_idr_32	1.37778	0.808493943321	VLERRKERRSKRAILAVNAPQISADKKLRKHARSREKRKHEKDENGYYQRRNKRKRAVLERRKERRSKRAILAVNAPQISADKKLRKHARSREKRKHEKDENGYYQRRNKRKRAVLERRKERRSKRAILAVNAPQISADKKLRKHARSREKRKHEKDENGYYQRRNKRKRAVLERRKERRSKRAILAVNAPQISADKKLRKHARSREKRKHEKDENGYYQRRNKRKRAVLERRKERRSKRAILAVNAPQISADKKL
YBR054W	YBR054W_idr_4	1.46616	0.860355633169	KDKKKAKKAKKAKKAKKAQEEEEDVATDSEKDKKKAKKAKKAKKAKKAQEEEEDVATDSEKDKKKAKKAKKAKKAKKAQEEEEDVATDSEKDKKKAKKAKKAKKAKKAQEEEEDVATDSEKDKKKAKKAKKAKKAKKAQEEEEDVATDSEKDKKKAKKAKKAKKAKKAQEEEEDVATDSEKDKKKAKKAKKAKKAKKAQEEEEDVATDSEKDKKKAKKAKKAKKAKKAQEEEEDVATDSEKDKKKAKKAKKAKKAK
YDL153C	YDL153C_idr_3	1.35113	0.792854808422	TPKRNKDNRNSRVKKRKKYQKAQKKLKSVRAVYSGGQSTPKRNKDNRNSRVKKRKKYQKAQKKLKSVRAVYSGGQSTPKRNKDNRNSRVKKRKKYQKAQKKLKSVRAVYSGGQSTPKRNKDNRNSRVKKRKKYQKAQKKLKSVRAVYSGGQSTPKRNKDNRNSRVKKRKKYQKAQKKLKSVRAVYSGGQSTPKRNKDNRNSRVKKRKKYQKAQKKLKSVRAVYSGGQSTPKRNKDNRNSRVKKRKKYQKAQKKLKS
YDL212W	YDL212W_idr_3	1.2277	0.720424738438	QEEREAANAGKKTEKVDNAKKNDNKSKGAQKRKNAKKQEEREAANAGKKTEKVDNAKKNDNKSKGAQKRKNAKKQEEREAANAGKKTEKVDNAKKNDNKSKGAQKRKNAKKQEEREAANAGKKTEKVDNAKKNDNKSKGAQKRKNAKKQEEREAANAGKKTEKVDNAKKNDNKSKGAQKRKNAKKQEEREAANAGKKTEKVDNAKKNDNKSKGAQKRKNAKKQEEREAANAGKKTEKVDNAKKNDNKSKGAQKRKN
YDR026C	YDR026C_idr_2	1.26396	0.741701393718	IKKTKKKLKKQKKRKHGSKMSHEDEDTDMDWYLKTSIKKTKKKLKKQKKRKHGSKMSHEDEDTDMDWYLKTSIKKTKKKLKKQKKRKHGSKMSHEDEDTDMDWYLKTSIKKTKKKLKKQKKRKHGSKMSHEDEDTDMDWYLKTSIKKTKKKLKKQKKRKHGSKMSHEDEDTDMDWYLKTSIKKTKKKLKKQKKRKHGSKMSHEDEDTDMDWYLKTSIKKTKKKLKKQKKRKHGSKMSHEDEDTDMDWYLKTSIKKT
YDR083W	YDR083W_idr_4	1.22878	0.721061801326	IEERRQKLERRQKFIEVETEKEELEKKRRKIEERRQKLERRQKFIEVETEKEELEKKRRKIEERRQKLERRQKFIEVETEKEELEKKRRKIEERRQKLERRQKFIEVETEKEELEKKRRKIEERRQKLERRQKFIEVETEKEELEKKRRKIEERRQKLERRQKFIEVETEKEELEKKRRKIEERRQKLERRQKFIEVETEKEELEKKRRKIEERRQKLERRQKFIEVETEKEELEKKRRKIEERRQKLERRQKFIE
YDR285W	YDR285W_idr_8	1.28508	0.754095544183	KIKKGSNCMKPPISSRKKLLLVEDEDQSLKISKKRRRKKIKKGSNCMKPPISSRKKLLLVEDEDQSLKISKKRRRKKIKKGSNCMKPPISSRKKLLLVEDEDQSLKISKKRRRKKIKKGSNCMKPPISSRKKLLLVEDEDQSLKISKKRRRKKIKKGSNCMKPPISSRKKLLLVEDEDQSLKISKKRRRKKIKKGSNCMKPPISSRKKLLLVEDEDQSLKISKKRRRKKIKKGSNCMKPPISSRKKLLLVEDEDQS
YER006W	YER006W_idr_1	1.30011	0.762914251769	RVRKRQSRRTSTKLKEGIKKKASAHRKKEKKMAKKDVTWRSRSKKDPGRVRKRQSRRTSTKLKEGIKKKASAHRKKEKKMAKKDVTWRSRSKKDPGRVRKRQSRRTSTKLKEGIKKKASAHRKKEKKMAKKDVTWRSRSKKDPGRVRKRQSRRTSTKLKEGIKKKASAHRKKEKKMAKKDVTWRSRSKKDPGRVRKRQSRRTSTKLKEGIKKKASAHRKKEKKMAKKDVTWRSRSKKDPGRVRKRQSRRTSTKLKE
YER176W	YER176W_idr_15	1.33879	0.78561249396	NSTRKPRKKGGRRVGRGKKGRKGAKIKKEKKETFEANSTRKPRKKGGRRVGRGKKGRKGAKIKKEKKETFEANSTRKPRKKGGRRVGRGKKGRKGAKIKKEKKETFEANSTRKPRKKGGRRVGRGKKGRKGAKIKKEKKETFEANSTRKPRKKGGRRVGRGKKGRKGAKIKKEKKETFEANSTRKPRKKGGRRVGRGKKGRKGAKIKKEKKETFEANSTRKPRKKGGRRVGRGKKGRKGAKIKKEKKETFEANSTR
YGL113W	YGL113W_idr_4	1.2617	0.740377041616	DFEKKYKLKLKKRSLNLTKKGLVRRRSKKKTSEKDKGIERITDFEKKYKLKLKKRSLNLTKKGLVRRRSKKKTSEKDKGIERITDFEKKYKLKLKKRSLNLTKKGLVRRRSKKKTSEKDKGIERITDFEKKYKLKLKKRSLNLTKKGLVRRRSKKKTSEKDKGIERITDFEKKYKLKLKKRSLNLTKKGLVRRRSKKKTSEKDKGIERITDFEKKYKLKLKKRSLNLTKKGLVRRRSKKKTSEKDKGIERITDFEK
YGL171W	YGL171W_idr_4	1.20759	0.708625679	KEKESIKNGKAHKERKQITTVPKMDKAKRRRQQEMIAASKRRKNEELSKKHFSKKEKESIKNGKAHKERKQITTVPKMDKAKRRRQQEMIAASKRRKNEELSKKHFSKKEKESIKNGKAHKERKQITTVPKMDKAKRRRQQEMIAASKRRKNEELSKKHFSKKEKESIKNGKAHKERKQITTVPKMDKAKRRRQQEMIAASKRRKNEELSKKHFSKKEKESIKNGKAHKERKQITTVPKMDKAKRRRQQEMIAASK
YGR005C	YGR005C_idr_2	1.2353	0.724884528417	RKKELEADPEKQRQAYLKKQEREEELKKKQQQQKRRNNRKKFNHRVMRKKELEADPEKQRQAYLKKQEREEELKKKQQQQKRRNNRKKFNHRVMRKKELEADPEKQRQAYLKKQEREEELKKKQQQQKRRNNRKKFNHRVMRKKELEADPEKQRQAYLKKQEREEELKKKQQQQKRRNNRKKFNHRVMRKKELEADPEKQRQAYLKKQEREEELKKKQQQQKRRNNRKKFNHRVMRKKELEADPEKQRQAYLKKQE
YKL113C	YKL113C_idr_1	1.38616	0.813413395123	TKEQLAAAAKRAQENKKLNKNKNKVTKGRRTKEQLAAAAKRAQENKKLNKNKNKVTKGRRTKEQLAAAAKRAQENKKLNKNKNKVTKGRRTKEQLAAAAKRAQENKKLNKNKNKVTKGRRTKEQLAAAAKRAQENKKLNKNKNKVTKGRRTKEQLAAAAKRAQENKKLNKNKNKVTKGRRTKEQLAAAAKRAQENKKLNKNKNKVTKGRRTKEQLAAAAKRAQENKKLNKNKNKVTKGRRTKEQLAAAAKRAQENK
YKL114C	YKL114C_idr_2	1.40503	0.82448662119	KQKKRAGGTKRKKATAEPSDNDILSQMTKKRKTKKEKQKKRAGGTKRKKATAEPSDNDILSQMTKKRKTKKEKQKKRAGGTKRKKATAEPSDNDILSQMTKKRKTKKEKQKKRAGGTKRKKATAEPSDNDILSQMTKKRKTKKEKQKKRAGGTKRKKATAEPSDNDILSQMTKKRKTKKEKQKKRAGGTKRKKATAEPSDNDILSQMTKKRKTKKEKQKKRAGGTKRKKATAEPSDNDILSQMTKKRKTKKEKQKK
YKL122C	YKL122C_idr_3	1.24509	0.730631665306	KKTATEPKQKANAVQNNNGNSAASKKKKNKNKGKKKRKKTATEPKQKANAVQNNNGNSAASKKKKNKNKGKKKRKKTATEPKQKANAVQNNNGNSAASKKKKNKNKGKKKRKKTATEPKQKANAVQNNNGNSAASKKKKNKNKGKKKRKKTATEPKQKANAVQNNNGNSAASKKKKNKNKGKKKRKKTATEPKQKANAVQNNNGNSAASKKKKNKNKGKKKRKKTATEPKQKANAVQNNNGNSAASKKKKNKNKGK
YML093W	YML093W_idr_14	1.2391	0.72711813092	KARRLKKIKSKTYRKIKKKELMKNRELAAVSSDEDNEDHDIARAKARRLKKIKSKTYRKIKKKELMKNRELAAVSSDEDNEDHDIARAKARRLKKIKSKTYRKIKKKELMKNRELAAVSSDEDNEDHDIARAKARRLKKIKSKTYRKIKKKELMKNRELAAVSSDEDNEDHDIARAKARRLKKIKSKTYRKIKKKELMKNRELAAVSSDEDNEDHDIARAKARRLKKIKSKTYRKIKKKELMKNRELAAVSSDEDN
YMR269W	YMR269W_idr_5	1.23649	0.725581401205	GKKEEASFVVSSASSSKGKKRRRRDEDDNKVKRKKLKKDKKTSNDSESKKKKKKKSKKESKKGKKSKHSSDEGDKSKHKKSKKSKKHKKEESSARRDRKEHIGKKEEASFVVSSASSSKGKKRRRRDEDDNKVKRKKLKKDKKTSNDSESKKKKKKKSKKESKKGKKSKHSSDEGDKSKHKKSKKSKKHKKEESSARRDRKEHIGKKEEASFVVSSASSSKGKKRRRRDEDDNKVKRKKLKKDKKTSNDSESKKKK
YOL114C	YOL114C_idr_2	1.35114	0.79285837603	KKWNKIKEKANKERLLDKKVHSDKKKNRSKIKFNYKKWNKIKEKANKERLLDKKVHSDKKKNRSKIKFNYKKWNKIKEKANKERLLDKKVHSDKKKNRSKIKFNYKKWNKIKEKANKERLLDKKVHSDKKKNRSKIKFNYKKWNKIKEKANKERLLDKKVHSDKKKNRSKIKFNYKKWNKIKEKANKERLLDKKVHSDKKKNRSKIKFNYKKWNKIKEKANKERLLDKKVHSDKKKNRSKIKFNYKKWNKIKEKAN
YOR308C	YOR308C_idr_4	1.19367	0.700453827736	NKKKRAKMKSRIEARKNTPENGSLFEFDDNNKKKRAKMKSRIEARKNTPENGSLFEFDDNNKKKRAKMKSRIEARKNTPENGSLFEFDDNNKKKRAKMKSRIEARKNTPENGSLFEFDDNNKKKRAKMKSRIEARKNTPENGSLFEFDDNNKKKRAKMKSRIEARKNTPENGSLFEFDDNNKKKRAKMKSRIEARKNTPENGSLFEFDDNNKKKRAKMKSRIEARKNTPENGSLFEFDDNNKKKRAKMKSRIEARK
YPL094C	YPL094C_idr_2	1.70413	1.0	SYKKKLKRMKKKQAKRESNKKKAINEKAEQNSYKKKLKRMKKKQAKRESNKKKAINEKAEQNSYKKKLKRMKKKQAKRESNKKKAINEKAEQNSYKKKLKRMKKKQAKRESNKKKAINEKAEQNSYKKKLKRMKKKQAKRESNKKKAINEKAEQNSYKKKLKRMKKKQAKRESNKKKAINEKAEQNSYKKKLKRMKKKQAKRESNKKKAINEKAEQNSYKKKLKRMKKKQAKRESNKKKAINEKAEQNSYKKKLKR
YPL210C	YPL210C_idr_3	1.27005	0.745276346926	ESSAKRSKNTAVSKVQKRKVLELKKKRKIKRLEKFLESSAKRSKNTAVSKVQKRKVLELKKKRKIKRLEKFLESSAKRSKNTAVSKVQKRKVLELKKKRKIKRLEKFLESSAKRSKNTAVSKVQKRKVLELKKKRKIKRLEKFLESSAKRSKNTAVSKVQKRKVLELKKKRKIKRLEKFLESSAKRSKNTAVSKVQKRKVLELKKKRKIKRLEKFLESSAKRSKNTAVSKVQKRKVLELKKKRKIKRLEKFLESSA
