## Supplementary File 2 for "Discovering molecular features of intrinsically disordered regions by using evolution for contrastive learning": filter_130_idr_activations.txt

YBR139W	YBR139W_idr_1	1.56694	0.80380077672	KYLNLVFVLQLLISIKYASFGRAFSLFEDDKYLNLVFVLQLLISIKYASFGRAFSLFEDDKYLNLVFVLQLLISIKYASFGRAFSLFEDDKYLNLVFVLQLLISIKYASFGRAFSLFEDDKYLNLVFVLQLLISIKYASFGRAFSLFEDDKYLNLVFVLQLLISIKYASFGRAFSLFEDDKYLNLVFVLQLLISIKYASFGRAFSLFEDDKYLNLVFVLQLLISIKYASFGRAFSLFEDDKYLNLVFVLQLLISIK
YDR119W	YDR119W_idr_4	1.43767	0.737486354076	LSTLFFTITVVAIFIFNRIHCRSQNCLSLSLSTLFFTITVVAIFIFNRIHCRSQNCLSLSLSTLFFTITVVAIFIFNRIHCRSQNCLSLSLSTLFFTITVVAIFIFNRIHCRSQNCLSLSLSTLFFTITVVAIFIFNRIHCRSQNCLSLSLSTLFFTITVVAIFIFNRIHCRSQNCLSLSLSTLFFTITVVAIFIFNRIHCRSQNCLSLSLSTLFFTITVVAIFIFNRIHCRSQNCLSLSLSTLFFTITVVAIFIF
YEL036C	YEL036C_idr_1	1.52403	0.781787084688	KYNNRKLSFNPTTVSIAGTLLTVFFLTRLVLSFFSISLFQLVTFKYNNRKLSFNPTTVSIAGTLLTVFFLTRLVLSFFSISLFQLVTFKYNNRKLSFNPTTVSIAGTLLTVFFLTRLVLSFFSISLFQLVTFKYNNRKLSFNPTTVSIAGTLLTVFFLTRLVLSFFSISLFQLVTFKYNNRKLSFNPTTVSIAGTLLTVFFLTRLVLSFFSISLFQLVTFKYNNRKLSFNPTTVSIAGTLLTVFFLTRLVLSFFSI
YFR018C	YFR018C_idr_1	1.40434	0.720390576136	GMKYVLPLRLIGLAYLLVLFQVHRVTGWEGMKYVLPLRLIGLAYLLVLFQVHRVTGWEGMKYVLPLRLIGLAYLLVLFQVHRVTGWEGMKYVLPLRLIGLAYLLVLFQVHRVTGWEGMKYVLPLRLIGLAYLLVLFQVHRVTGWEGMKYVLPLRLIGLAYLLVLFQVHRVTGWEGMKYVLPLRLIGLAYLLVLFQVHRVTGWEGMKYVLPLRLIGLAYLLVLFQVHRVTGWEGMKYVLPLRLIGLAYLLVLFQVHR
YGL022W	YGL022W_idr_1	1.53799	0.788952372147	GSDRSCVLSVFQTILKLVIFVAIFGAAISGSDRSCVLSVFQTILKLVIFVAIFGAAISGSDRSCVLSVFQTILKLVIFVAIFGAAISGSDRSCVLSVFQTILKLVIFVAIFGAAISGSDRSCVLSVFQTILKLVIFVAIFGAAISGSDRSCVLSVFQTILKLVIFVAIFGAAISGSDRSCVLSVFQTILKLVIFVAIFGAAISGSDRSCVLSVFQTILKLVIFVAIFGAAISGSDRSCVLSVFQTILKLVIFVAIF
YHR057C	YHR057C_idr_1	1.42304	0.729985223387	KFSGLWCWLLLFLSVNVIASDVGELIDQDDKFSGLWCWLLLFLSVNVIASDVGELIDQDDKFSGLWCWLLLFLSVNVIASDVGELIDQDDKFSGLWCWLLLFLSVNVIASDVGELIDQDDKFSGLWCWLLLFLSVNVIASDVGELIDQDDKFSGLWCWLLLFLSVNVIASDVGELIDQDDKFSGLWCWLLLFLSVNVIASDVGELIDQDDKFSGLWCWLLLFLSVNVIASDVGELIDQDDKFSGLWCWLLLFLSVN
YJL207C	YJL207C_idr_9	1.41489	0.725800452862	ELISRTSSLKGAFENFDLLTLLYKLQMEEFFMELISRTSSLKGAFENFDLLTLLYKLQMEEFFMELISRTSSLKGAFENFDLLTLLYKLQMEEFFMELISRTSSLKGAFENFDLLTLLYKLQMEEFFMELISRTSSLKGAFENFDLLTLLYKLQMEEFFMELISRTSSLKGAFENFDLLTLLYKLQMEEFFMELISRTSSLKGAFENFDLLTLLYKLQMEEFFMELISRTSSLKGAFENFDLLTLLYKLQMEEFFM
YJR061W	YJR061W_idr_1	1.48004	0.759222908177	MLSLRRFSMYVLRSLRLHFKKIIITLLTIQLLFITIFMLSLRRFSMYVLRSLRLHFKKIIITLLTIQLLFITIFMLSLRRFSMYVLRSLRLHFKKIIITLLTIQLLFITIFMLSLRRFSMYVLRSLRLHFKKIIITLLTIQLLFITIFMLSLRRFSMYVLRSLRLHFKKIIITLLTIQLLFITIFMLSLRRFSMYVLRSLRLHFKKIIITLLTIQLLFITIFMLSLRRFSMYVLRSLRLHFKKIIITLLTIQLLFI
YJR075W	YJR075W_idr_1	1.41776	0.727272488227	AKTTKRASSFRRLMIFAIIALISLAFGVRYLFHNSNAAKTTKRASSFRRLMIFAIIALISLAFGVRYLFHNSNAAKTTKRASSFRRLMIFAIIALISLAFGVRYLFHNSNAAKTTKRASSFRRLMIFAIIALISLAFGVRYLFHNSNAAKTTKRASSFRRLMIFAIIALISLAFGVRYLFHNSNAAKTTKRASSFRRLMIFAIIALISLAFGVRYLFHNSNAAKTTKRASSFRRLMIFAIIALISLAFGVRYLFHN
YKR044W	YKR044W_idr_1	1.41472	0.725717042417	SRDVRAEKLAISLLILSLFLIFQLVAEIYLNNGDQYHTETSPFTSRDVRAEKLAISLLILSLFLIFQLVAEIYLNNGDQYHTETSPFTSRDVRAEKLAISLLILSLFLIFQLVAEIYLNNGDQYHTETSPFTSRDVRAEKLAISLLILSLFLIFQLVAEIYLNNGDQYHTETSPFTSRDVRAEKLAISLLILSLFLIFQLVAEIYLNNGDQYHTETSPFTSRDVRAEKLAISLLILSLFLIFQLVAEIYLNNGDQY
YKR061W	YKR061W_idr_1	1.39564	0.715927383502	QICKVFLTQVKKLLFVSLLFCLIAQTCWLALVPYQRQLSLDSYFFQICKVFLTQVKKLLFVSLLFCLIAQTCWLALVPYQRQLSLDSYFFQICKVFLTQVKKLLFVSLLFCLIAQTCWLALVPYQRQLSLDSYFFQICKVFLTQVKKLLFVSLLFCLIAQTCWLALVPYQRQLSLDSYFFQICKVFLTQVKKLLFVSLLFCLIAQTCWLALVPYQRQLSLDSYFFQICKVFLTQVKKLLFVSLLFCLIAQTCWLAL
YLL031C	YLL031C_idr_2	1.86421	0.956290786424	IILLVFIAILQFISIAFFTRGFLLSRHVLDNISSQNETSKLIILLVFIAILQFISIAFFTRGFLLSRHVLDNISSQNETSKLIILLVFIAILQFISIAFFTRGFLLSRHVLDNISSQNETSKLIILLVFIAILQFISIAFFTRGFLLSRHVLDNISSQNETSKLIILLVFIAILQFISIAFFTRGFLLSRHVLDNISSQNETSKLIILLVFIAILQFISIAFFTRGFLLSRHVLDNISSQNETSKLIILLVFIAIL
YLR299W	YLR299W_idr_1	1.39667	0.716454997374	LLCNRKVPKTLNTCFILHIFTLLTLGVLVLLCNRKVPKTLNTCFILHIFTLLTLGVLVLLCNRKVPKTLNTCFILHIFTLLTLGVLVLLCNRKVPKTLNTCFILHIFTLLTLGVLVLLCNRKVPKTLNTCFILHIFTLLTLGVLVLLCNRKVPKTLNTCFILHIFTLLTLGVLVLLCNRKVPKTLNTCFILHIFTLLTLGVLVLLCNRKVPKTLNTCFILHIFTLLTLGVLVLLCNRKVPKTLNTCFILHIFTLLT
YLR454W	YLR454W_idr_1	1.50405	0.771539646746	MFPINVLLYKWLIFAVTFLWSCKILLRKLMFPINVLLYKWLIFAVTFLWSCKILLRKLMFPINVLLYKWLIFAVTFLWSCKILLRKLMFPINVLLYKWLIFAVTFLWSCKILLRKLMFPINVLLYKWLIFAVTFLWSCKILLRKLMFPINVLLYKWLIFAVTFLWSCKILLRKLMFPINVLLYKWLIFAVTFLWSCKILLRKLMFPINVLLYKWLIFAVTFLWSCKILLRKLMFPINVLLYKWLIFAVTFLWSCKI
YML031W	YML031W_idr_3	1.80207	0.924414726518	IIQTVVISLLALPHSPLWELALAFIPNILALNIIQTVVISLLALPHSPLWELALAFIPNILALNIIQTVVISLLALPHSPLWELALAFIPNILALNIIQTVVISLLALPHSPLWELALAFIPNILALNIIQTVVISLLALPHSPLWELALAFIPNILALNIIQTVVISLLALPHSPLWELALAFIPNILALNIIQTVVISLLALPHSPLWELALAFIPNILALNIIQTVVISLLALPHSPLWELALAFIPNILALN
YML104C	YML104C_idr_1	1.94941	1.0	PKFPQFRLILVLFYLISMIQWSVITFSLGFFLNPKFPQFRLILVLFYLISMIQWSVITFSLGFFLNPKFPQFRLILVLFYLISMIQWSVITFSLGFFLNPKFPQFRLILVLFYLISMIQWSVITFSLGFFLNPKFPQFRLILVLFYLISMIQWSVITFSLGFFLNPKFPQFRLILVLFYLISMIQWSVITFSLGFFLNPKFPQFRLILVLFYLISMIQWSVITFSLGFFLNPKFPQFRLILVLFYLISMIQWSVIT
YMR183C	YMR183C_idr_2	1.34686	0.690904616854	ARKARKNKIRCLIICFIIFAIVVVVVVVPSVVETRKARKARKNKIRCLIICFIIFAIVVVVVVVPSVVETRKARKARKNKIRCLIICFIIFAIVVVVVVVPSVVETRKARKARKNKIRCLIICFIIFAIVVVVVVVPSVVETRKARKARKNKIRCLIICFIIFAIVVVVVVVPSVVETRKARKARKNKIRCLIICFIIFAIVVVVVVVPSVVETRKARKARKNKIRCLIICFIIFAIVVVVVVVPSVVETRKARKA
YNL029C	YNL029C_idr_1	1.37633	0.706024044223	LLIRRTINAFLGCIHCNLTATCILIAFVITMYVVLVSEPASLLIRRTINAFLGCIHCNLTATCILIAFVITMYVVLVSEPASLLIRRTINAFLGCIHCNLTATCILIAFVITMYVVLVSEPASLLIRRTINAFLGCIHCNLTATCILIAFVITMYVVLVSEPASLLIRRTINAFLGCIHCNLTATCILIAFVITMYVVLVSEPASLLIRRTINAFLGCIHCNLTATCILIAFVITMYVVLVSEPASLLIRRTINAF
YPL050C	YPL050C_idr_1	1.4289	0.732990690073	SLSLVSYRLRKNPWVNIFLPVLAIFLIYIIFFQRDQSLSLVSYRLRKNPWVNIFLPVLAIFLIYIIFFQRDQSLSLVSYRLRKNPWVNIFLPVLAIFLIYIIFFQRDQSLSLVSYRLRKNPWVNIFLPVLAIFLIYIIFFQRDQSLSLVSYRLRKNPWVNIFLPVLAIFLIYIIFFQRDQSLSLVSYRLRKNPWVNIFLPVLAIFLIYIIFFQRDQSLSLVSYRLRKNPWVNIFLPVLAIFLIYIIFFQRDQSLSL
YPL232W	YPL232W_idr_4	1.43643	0.736854232542	RKARKNKIRCWLIVFAIIVVVVVVVVVPAVVKTRRKARKNKIRCWLIVFAIIVVVVVVVVVPAVVKTRRKARKNKIRCWLIVFAIIVVVVVVVVVPAVVKTRRKARKNKIRCWLIVFAIIVVVVVVVVVPAVVKTRRKARKNKIRCWLIVFAIIVVVVVVVVVPAVVKTRRKARKNKIRCWLIVFAIIVVVVVVVVVPAVVKTRRKARKNKIRCWLIVFAIIVVVVVVVVVPAVVKTRRKARKNKIRCWLIVFAII
