## Supplementary File 2 for "Discovering molecular features of intrinsically disordered regions by using evolution for contrastive learning": filter_131_idr_activations.txt

YAL046C	YAL046C_idr_1	0.942605	0.738529091292	KLPQTMLRSISVKHVRWPRILTGSKLWYSTQMKLPQTMLRSISVKHVRWPRILTGSKLWYSTQMKLPQTMLRSISVKHVRWPRILTGSKLWYSTQMKLPQTMLRSISVKHVRWPRILTGSKLWYSTQMKLPQTMLRSISVKHVRWPRILTGSKLWYSTQMKLPQTMLRSISVKHVRWPRILTGSKLWYSTQMKLPQTMLRSISVKHVRWPRILTGSKLWYSTQMKLPQTMLRSISVKHVRWPRILTGSKLWYSTQM
YDL090C	YDL090C_idr_1	0.770158	0.603417413511	RQRVGRSIARAKFINTALLGRKRPVMERVVDIAHRQRVGRSIARAKFINTALLGRKRPVMERVVDIAHRQRVGRSIARAKFINTALLGRKRPVMERVVDIAHRQRVGRSIARAKFINTALLGRKRPVMERVVDIAHRQRVGRSIARAKFINTALLGRKRPVMERVVDIAHRQRVGRSIARAKFINTALLGRKRPVMERVVDIAHRQRVGRSIARAKFINTALLGRKRPVMERVVDIAHRQRVGRSIARAKFINTAL
YER080W	YER080W_idr_1	0.771024	0.604096200047	IRYTVAGHSRRCVVGASKRVGAIKCITVAATKRFISNKPNEVFTKLIRYTVAGHSRRCVVGASKRVGAIKCITVAATKRFISNKPNEVFTKLIRYTVAGHSRRCVVGASKRVGAIKCITVAATKRFISNKPNEVFTKLIRYTVAGHSRRCVVGASKRVGAIKCITVAATKRFISNKPNEVFTKLIRYTVAGHSRRCVVGASKRVGAIKCITVAATKRFISNKPNEVFTKLIRYTVAGHSRRCVVGASKRVGAIKCI
YER141W	YER141W_idr_1	0.787897	0.617316169102	LFRNIEVGRQAAKLLTRTSSRLAWQSIGASRNISTIRQQIRKTQLFRNIEVGRQAAKLLTRTSSRLAWQSIGASRNISTIRQQIRKTQLFRNIEVGRQAAKLLTRTSSRLAWQSIGASRNISTIRQQIRKTQLFRNIEVGRQAAKLLTRTSSRLAWQSIGASRNISTIRQQIRKTQLFRNIEVGRQAAKLLTRTSSRLAWQSIGASRNISTIRQQIRKTQLFRNIEVGRQAAKLLTRTSSRLAWQSIGASRNISTI
YGL022W	YGL022W_idr_5	0.81322	0.637156630215	GRTLRDVGELTRSSTKTRRSIKRPELGLRVGRTLRDVGELTRSSTKTRRSIKRPELGLRVGRTLRDVGELTRSSTKTRRSIKRPELGLRVGRTLRDVGELTRSSTKTRRSIKRPELGLRVGRTLRDVGELTRSSTKTRRSIKRPELGLRVGRTLRDVGELTRSSTKTRRSIKRPELGLRVGRTLRDVGELTRSSTKTRRSIKRPELGLRVGRTLRDVGELTRSSTKTRRSIKRPELGLRVGRTLRDVGELTRSSTK
YGL041W-A	YGL041W-A_idr_1	0.874992	0.685555020891	LRVIWKHSSRVTRSIELSNISTTNHTRSLRRLRVIWKHSSRVTRSIELSNISTTNHTRSLRRLRVIWKHSSRVTRSIELSNISTTNHTRSLRRLRVIWKHSSRVTRSIELSNISTTNHTRSLRRLRVIWKHSSRVTRSIELSNISTTNHTRSLRRLRVIWKHSSRVTRSIELSNISTTNHTRSLRRLRVIWKHSSRVTRSIELSNISTTNHTRSLRRLRVIWKHSSRVTRSIELSNISTTNHTRSLRRLRVIWKHS
YGL187C	YGL187C_idr_1	0.90173	0.70650419003	LSLRQSIRFFKPATRTLCSSRYLLQQKPVVKTALSLRQSIRFFKPATRTLCSSRYLLQQKPVVKTALSLRQSIRFFKPATRTLCSSRYLLQQKPVVKTALSLRQSIRFFKPATRTLCSSRYLLQQKPVVKTALSLRQSIRFFKPATRTLCSSRYLLQQKPVVKTALSLRQSIRFFKPATRTLCSSRYLLQQKPVVKTALSLRQSIRFFKPATRTLCSSRYLLQQKPVVKTALSLRQSIRFFKPATRTLCSSRYLLQ
YHL034C	YHL034C_idr_2	0.997568	0.781593018366	RGGFRGRGGFRGRGGFRGGFRGGYRGGFRGRGNFRGRGGARGGFRGGFRGRGGFRGRGGFRGGFRGGYRGGFRGRGNFRGRGGARGGFRGGFRGRGGFRGRGGFRGGFRGGYRGGFRGRGNFRGRGGARGGFRGGFRGRGGFRGRGGFRGGFRGGYRGGFRGRGNFRGRGGARGGFRGGFRGRGGFRGRGGFRGGFRGGYRGGFRGRGNFRGRGGARGGFRGGFRGRGGFRGRGGFRGGFRGGYRGGFRGRGNFRG
YHR168W	YHR168W_idr_1	0.757958	0.593858735439	SIAWSSVFKRELRLERFLPRVYSTKVPDNASIAWSSVFKRELRLERFLPRVYSTKVPDNASIAWSSVFKRELRLERFLPRVYSTKVPDNASIAWSSVFKRELRLERFLPRVYSTKVPDNASIAWSSVFKRELRLERFLPRVYSTKVPDNASIAWSSVFKRELRLERFLPRVYSTKVPDNASIAWSSVFKRELRLERFLPRVYSTKVPDNASIAWSSVFKRELRLERFLPRVYSTKVPDNASIAWSSVFKRELRLER
YIR024C	YIR024C_idr_1	0.860718	0.674370757643	FMARQVLRNGLFLRSLAPIKITARTVASANAGIKRKFMARQVLRNGLFLRSLAPIKITARTVASANAGIKRKFMARQVLRNGLFLRSLAPIKITARTVASANAGIKRKFMARQVLRNGLFLRSLAPIKITARTVASANAGIKRKFMARQVLRNGLFLRSLAPIKITARTVASANAGIKRKFMARQVLRNGLFLRSLAPIKITARTVASANAGIKRKFMARQVLRNGLFLRSLAPIKITARTVASANAGIKRKFMAR
YJL209W	YJL209W_idr_1	1.27633	1.0	FLPRLVRYRTERFIKMVPTRTLRRINHSSRFLPRLVRYRTERFIKMVPTRTLRRINHSSRFLPRLVRYRTERFIKMVPTRTLRRINHSSRFLPRLVRYRTERFIKMVPTRTLRRINHSSRFLPRLVRYRTERFIKMVPTRTLRRINHSSRFLPRLVRYRTERFIKMVPTRTLRRINHSSRFLPRLVRYRTERFIKMVPTRTLRRINHSSRFLPRLVRYRTERFIKMVPTRTLRRINHSSRFLPRLVRYRTERFIKM
YJR061W	YJR061W_idr_1	0.860181	0.673950176181	MLSLRRFSMYVLRSLRLHFKKIIITLLTIQLLFITIFMLSLRRFSMYVLRSLRLHFKKIIITLLTIQLLFITIFMLSLRRFSMYVLRSLRLHFKKIIITLLTIQLLFITIFMLSLRRFSMYVLRSLRLHFKKIIITLLTIQLLFITIFMLSLRRFSMYVLRSLRLHFKKIIITLLTIQLLFITIFMLSLRRFSMYVLRSLRLHFKKIIITLLTIQLLFITIFMLSLRRFSMYVLRSLRLHFKKIIITLLTIQLLFI
YJR075W	YJR075W_idr_1	0.879303	0.688932188221	AKTTKRASSFRRLMIFAIIALISLAFGVRYLFHNSNAAKTTKRASSFRRLMIFAIIALISLAFGVRYLFHNSNAAKTTKRASSFRRLMIFAIIALISLAFGVRYLFHNSNAAKTTKRASSFRRLMIFAIIALISLAFGVRYLFHNSNAAKTTKRASSFRRLMIFAIIALISLAFGVRYLFHNSNAAKTTKRASSFRRLMIFAIIALISLAFGVRYLFHNSNAAKTTKRASSFRRLMIFAIIALISLAFGVRYLFHN
YKL201C	YKL201C_idr_1	1.22883	0.962784378168	LQRISSKLHRRFLSGLLRVKHYPLRRILLLQRISSKLHRRFLSGLLRVKHYPLRRILLLQRISSKLHRRFLSGLLRVKHYPLRRILLLQRISSKLHRRFLSGLLRVKHYPLRRILLLQRISSKLHRRFLSGLLRVKHYPLRRILLLQRISSKLHRRFLSGLLRVKHYPLRRILLLQRISSKLHRRFLSGLLRVKHYPLRRILLLQRISSKLHRRFLSGLLRVKHYPLRRILLLQRISSKLHRRFLSGLLRVKHYPL
YLR289W	YLR289W_idr_1	1.02357	0.80196693518	LKFRIRPVRHIRCYKRHAYFLRYNHTTTPAQKLQLKFRIRPVRHIRCYKRHAYFLRYNHTTTPAQKLQLKFRIRPVRHIRCYKRHAYFLRYNHTTTPAQKLQLKFRIRPVRHIRCYKRHAYFLRYNHTTTPAQKLQLKFRIRPVRHIRCYKRHAYFLRYNHTTTPAQKLQLKFRIRPVRHIRCYKRHAYFLRYNHTTTPAQKLQLKFRIRPVRHIRCYKRHAYFLRYNHTTTPAQKLQLKFRIRPVRHIRCYKRHA
YNL073W	YNL073W_idr_1	0.810504	0.635028411431	NVLLKRRSLTFAPRWLWCKCRSSRSRPYSLAHAVDTSKNVLLKRRSLTFAPRWLWCKCRSSRSRPYSLAHAVDTSKNVLLKRRSLTFAPRWLWCKCRSSRSRPYSLAHAVDTSKNVLLKRRSLTFAPRWLWCKCRSSRSRPYSLAHAVDTSKNVLLKRRSLTFAPRWLWCKCRSSRSRPYSLAHAVDTSKNVLLKRRSLTFAPRWLWCKCRSSRSRPYSLAHAVDTSKNVLLKRRSLTFAPRWLWCKCRSSRSRPY
YOR187W	YOR187W_idr_1	0.872628	0.683702379634	SALLPRLLTRTAFKASGKLLRLSSVISRTFSQTTSALLPRLLTRTAFKASGKLLRLSSVISRTFSQTTSALLPRLLTRTAFKASGKLLRLSSVISRTFSQTTSALLPRLLTRTAFKASGKLLRLSSVISRTFSQTTSALLPRLLTRTAFKASGKLLRLSSVISRTFSQTTSALLPRLLTRTAFKASGKLLRLSSVISRTFSQTTSALLPRLLTRTAFKASGKLLRLSSVISRTFSQTTSALLPRLLTRTAFKASGK
YOR330C	YOR330C_idr_1	0.803687	0.62968712961	TKLMVRSECMLRMVRRRPLRVQFCARWFSTKKNTAEAPTKLMVRSECMLRMVRRRPLRVQFCARWFSTKKNTAEAPTKLMVRSECMLRMVRRRPLRVQFCARWFSTKKNTAEAPTKLMVRSECMLRMVRRRPLRVQFCARWFSTKKNTAEAPTKLMVRSECMLRMVRRRPLRVQFCARWFSTKKNTAEAPTKLMVRSECMLRMVRRRPLRVQFCARWFSTKKNTAEAPTKLMVRSECMLRMVRRRPLRVQFCARWF
YOR334W	YOR334W_idr_1	0.798055	0.625274433373	NRRLLVRSISCFQPLSRITFGRPNTPFLRKYADTSTAANTNSTILRKQLLSLNRRLLVRSISCFQPLSRITFGRPNTPFLRKYADTSTAANTNSTILRKQLLSLNRRLLVRSISCFQPLSRITFGRPNTPFLRKYADTSTAANTNSTILRKQLLSLNRRLLVRSISCFQPLSRITFGRPNTPFLRKYADTSTAANTNSTILRKQLLSLNRRLLVRSISCFQPLSRITFGRPNTPFLRKYADTSTAANTNSTILRKQ
YPL078C	YPL078C_idr_1	0.782493	0.613082334402	SMSMGVRGLALRSVSKTLFSQGVRCPSMVIGARYMSSTPSMSMGVRGLALRSVSKTLFSQGVRCPSMVIGARYMSSTPSMSMGVRGLALRSVSKTLFSQGVRCPSMVIGARYMSSTPSMSMGVRGLALRSVSKTLFSQGVRCPSMVIGARYMSSTPSMSMGVRGLALRSVSKTLFSQGVRCPSMVIGARYMSSTPSMSMGVRGLALRSVSKTLFSQGVRCPSMVIGARYMSSTPSMSMGVRGLALRSVSKTLFSQG
