## Supplementary File 2 for "Discovering molecular features of intrinsically disordered regions by using evolution for contrastive learning": filter_132_idr_activations.txt

YBR041W	YBR041W_idr_1	1.96703	0.756122553907	SPIQVVVFALSRIFLLLFRLIKLIITPIQKSLGYLFGNSPIQVVVFALSRIFLLLFRLIKLIITPIQKSLGYLFGNSPIQVVVFALSRIFLLLFRLIKLIITPIQKSLGYLFGNSPIQVVVFALSRIFLLLFRLIKLIITPIQKSLGYLFGNSPIQVVVFALSRIFLLLFRLIKLIITPIQKSLGYLFGNSPIQVVVFALSRIFLLLFRLIKLIITPIQKSLGYLFGNSPIQVVVFALSRIFLLLFRLIKLIITPI
YBR042C	YBR042C_idr_1	1.74334	0.670134514632	LHQKIAHKVRKVVVPGISLLIFFQGCLILLFLQLTYKTLLHQKIAHKVRKVVVPGISLLIFFQGCLILLFLQLTYKTLLHQKIAHKVRKVVVPGISLLIFFQGCLILLFLQLTYKTLLHQKIAHKVRKVVVPGISLLIFFQGCLILLFLQLTYKTLLHQKIAHKVRKVVVPGISLLIFFQGCLILLFLQLTYKTLLHQKIAHKVRKVVVPGISLLIFFQGCLILLFLQLTYKTLLHQKIAHKVRKVVVPGISLLIF
YDL052C	YDL052C_idr_1	1.59476	0.613022296542	SVIGRFLYYLRSVLVVLALAGCGFYGVIASISVIGRFLYYLRSVLVVLALAGCGFYGVIASISVIGRFLYYLRSVLVVLALAGCGFYGVIASISVIGRFLYYLRSVLVVLALAGCGFYGVIASISVIGRFLYYLRSVLVVLALAGCGFYGVIASISVIGRFLYYLRSVLVVLALAGCGFYGVIASISVIGRFLYYLRSVLVVLALAGCGFYGVIASISVIGRFLYYLRSVLVVLALAGCGFYGVIASISVIGRFLY
YDR119W	YDR119W_idr_4	1.6147	0.620686818842	LSTLFFTITVVAIFIFNRIHCRSQNCLSLSLSTLFFTITVVAIFIFNRIHCRSQNCLSLSLSTLFFTITVVAIFIFNRIHCRSQNCLSLSLSTLFFTITVVAIFIFNRIHCRSQNCLSLSLSTLFFTITVVAIFIFNRIHCRSQNCLSLSLSTLFFTITVVAIFIFNRIHCRSQNCLSLSLSTLFFTITVVAIFIFNRIHCRSQNCLSLSLSTLFFTITVVAIFIFNRIHCRSQNCLSLSLSTLFFTITVVAIFIF
YDR331W	YDR331W_idr_1	1.59717	0.61394651528	RIAMHLPLLLLYIFLLPLSGANNTDAAHEVIRIAMHLPLLLLYIFLLPLSGANNTDAAHEVIRIAMHLPLLLLYIFLLPLSGANNTDAAHEVIRIAMHLPLLLLYIFLLPLSGANNTDAAHEVIRIAMHLPLLLLYIFLLPLSGANNTDAAHEVIRIAMHLPLLLLYIFLLPLSGANNTDAAHEVIRIAMHLPLLLLYIFLLPLSGANNTDAAHEVIRIAMHLPLLLLYIFLLPLSGANNTDAAHEVIRIAMHLPL
YEL036C	YEL036C_idr_1	1.53725	0.590915831163	KYNNRKLSFNPTTVSIAGTLLTVFFLTRLVLSFFSISLFQLVTFKYNNRKLSFNPTTVSIAGTLLTVFFLTRLVLSFFSISLFQLVTFKYNNRKLSFNPTTVSIAGTLLTVFFLTRLVLSFFSISLFQLVTFKYNNRKLSFNPTTVSIAGTLLTVFFLTRLVLSFFSISLFQLVTFKYNNRKLSFNPTTVSIAGTLLTVFFLTRLVLSFFSISLFQLVTFKYNNRKLSFNPTTVSIAGTLLTVFFLTRLVLSFFSI
YHR057C	YHR057C_idr_1	1.55569	0.598002928686	KFSGLWCWLLLFLSVNVIASDVGELIDQDDKFSGLWCWLLLFLSVNVIASDVGELIDQDDKFSGLWCWLLLFLSVNVIASDVGELIDQDDKFSGLWCWLLLFLSVNVIASDVGELIDQDDKFSGLWCWLLLFLSVNVIASDVGELIDQDDKFSGLWCWLLLFLSVNVIASDVGELIDQDDKFSGLWCWLLLFLSVNVIASDVGELIDQDDKFSGLWCWLLLFLSVNVIASDVGELIDQDDKFSGLWCWLLLFLSVN
YIL014W	YIL014W_idr_1	1.68057	0.646008185217	LKSLKSRRLILKRLVTLLLSLFFSYLIFSASRNVTSSNLKSLKSRRLILKRLVTLLLSLFFSYLIFSASRNVTSSNLKSLKSRRLILKRLVTLLLSLFFSYLIFSASRNVTSSNLKSLKSRRLILKRLVTLLLSLFFSYLIFSASRNVTSSNLKSLKSRRLILKRLVTLLLSLFFSYLIFSASRNVTSSNLKSLKSRRLILKRLVTLLLSLFFSYLIFSASRNVTSSNLKSLKSRRLILKRLVTLLLSLFFSYLIF
YJL207C	YJL207C_idr_9	1.65808	0.637361660461	ELISRTSSLKGAFENFDLLTLLYKLQMEEFFMELISRTSSLKGAFENFDLLTLLYKLQMEEFFMELISRTSSLKGAFENFDLLTLLYKLQMEEFFMELISRTSSLKGAFENFDLLTLLYKLQMEEFFMELISRTSSLKGAFENFDLLTLLYKLQMEEFFMELISRTSSLKGAFENFDLLTLLYKLQMEEFFMELISRTSSLKGAFENFDLLTLLYKLQMEEFFMELISRTSSLKGAFENFDLLTLLYKLQMEEFFM
YJR061W	YJR061W_idr_1	2.21946	0.853155760895	MLSLRRFSMYVLRSLRLHFKKIIITLLTIQLLFITIFMLSLRRFSMYVLRSLRLHFKKIIITLLTIQLLFITIFMLSLRRFSMYVLRSLRLHFKKIIITLLTIQLLFITIFMLSLRRFSMYVLRSLRLHFKKIIITLLTIQLLFITIFMLSLRRFSMYVLRSLRLHFKKIIITLLTIQLLFITIFMLSLRRFSMYVLRSLRLHFKKIIITLLTIQLLFITIFMLSLRRFSMYVLRSLRLHFKKIIITLLTIQLLFI
YJR075W	YJR075W_idr_1	1.62258	0.623714529915	AKTTKRASSFRRLMIFAIIALISLAFGVRYLFHNSNAAKTTKRASSFRRLMIFAIIALISLAFGVRYLFHNSNAAKTTKRASSFRRLMIFAIIALISLAFGVRYLFHNSNAAKTTKRASSFRRLMIFAIIALISLAFGVRYLFHNSNAAKTTKRASSFRRLMIFAIIALISLAFGVRYLFHNSNAAKTTKRASSFRRLMIFAIIALISLAFGVRYLFHNSNAAKTTKRASSFRRLMIFAIIALISLAFGVRYLFHN
YKL201C	YKL201C_idr_1	1.66158	0.638707594953	LQRISSKLHRRFLSGLLRVKHYPLRRILLLQRISSKLHRRFLSGLLRVKHYPLRRILLLQRISSKLHRRFLSGLLRVKHYPLRRILLLQRISSKLHRRFLSGLLRVKHYPLRRILLLQRISSKLHRRFLSGLLRVKHYPLRRILLLQRISSKLHRRFLSGLLRVKHYPLRRILLLQRISSKLHRRFLSGLLRVKHYPLRRILLLQRISSKLHRRFLSGLLRVKHYPLRRILLLQRISSKLHRRFLSGLLRVKHYPL
YKR061W	YKR061W_idr_1	2.05515	0.789994627626	QICKVFLTQVKKLLFVSLLFCLIAQTCWLALVPYQRQLSLDSYFFQICKVFLTQVKKLLFVSLLFCLIAQTCWLALVPYQRQLSLDSYFFQICKVFLTQVKKLLFVSLLFCLIAQTCWLALVPYQRQLSLDSYFFQICKVFLTQVKKLLFVSLLFCLIAQTCWLALVPYQRQLSLDSYFFQICKVFLTQVKKLLFVSLLFCLIAQTCWLALVPYQRQLSLDSYFFQICKVFLTQVKKLLFVSLLFCLIAQTCWLAL
YLL031C	YLL031C_idr_2	1.75001	0.672699451893	IILLVFIAILQFISIAFFTRGFLLSRHVLDNISSQNETSKLIILLVFIAILQFISIAFFTRGFLLSRHVLDNISSQNETSKLIILLVFIAILQFISIAFFTRGFLLSRHVLDNISSQNETSKLIILLVFIAILQFISIAFFTRGFLLSRHVLDNISSQNETSKLIILLVFIAILQFISIAFFTRGFLLSRHVLDNISSQNETSKLIILLVFIAILQFISIAFFTRGFLLSRHVLDNISSQNETSKLIILLVFIAIL
YLR088W	YLR088W_idr_1	1.5593	0.599388958938	ALLEKLHRRIVDMGLVPRIIALLPVISMLCALLEKLHRRIVDMGLVPRIIALLPVISMLCALLEKLHRRIVDMGLVPRIIALLPVISMLCALLEKLHRRIVDMGLVPRIIALLPVISMLCALLEKLHRRIVDMGLVPRIIALLPVISMLCALLEKLHRRIVDMGLVPRIIALLPVISMLCALLEKLHRRIVDMGLVPRIIALLPVISMLCALLEKLHRRIVDMGLVPRIIALLPVISMLCALLEKLHRRIVDMGLV
YLR299W	YLR299W_idr_1	1.67803	0.645029802835	LLCNRKVPKTLNTCFILHIFTLLTLGVLVLLCNRKVPKTLNTCFILHIFTLLTLGVLVLLCNRKVPKTLNTCFILHIFTLLTLGVLVLLCNRKVPKTLNTCFILHIFTLLTLGVLVLLCNRKVPKTLNTCFILHIFTLLTLGVLVLLCNRKVPKTLNTCFILHIFTLLTLGVLVLLCNRKVPKTLNTCFILHIFTLLTLGVLVLLCNRKVPKTLNTCFILHIFTLLTLGVLVLLCNRKVPKTLNTCFILHIFTLLT
YLR454W	YLR454W_idr_1	2.60148	1.0	MFPINVLLYKWLIFAVTFLWSCKILLRKLMFPINVLLYKWLIFAVTFLWSCKILLRKLMFPINVLLYKWLIFAVTFLWSCKILLRKLMFPINVLLYKWLIFAVTFLWSCKILLRKLMFPINVLLYKWLIFAVTFLWSCKILLRKLMFPINVLLYKWLIFAVTFLWSCKILLRKLMFPINVLLYKWLIFAVTFLWSCKILLRKLMFPINVLLYKWLIFAVTFLWSCKILLRKLMFPINVLLYKWLIFAVTFLWSCKI
YML104C	YML104C_idr_1	2.08768	0.802498456199	PKFPQFRLILVLFYLISMIQWSVITFSLGFFLNPKFPQFRLILVLFYLISMIQWSVITFSLGFFLNPKFPQFRLILVLFYLISMIQWSVITFSLGFFLNPKFPQFRLILVLFYLISMIQWSVITFSLGFFLNPKFPQFRLILVLFYLISMIQWSVITFSLGFFLNPKFPQFRLILVLFYLISMIQWSVITFSLGFFLNPKFPQFRLILVLFYLISMIQWSVITFSLGFFLNPKFPQFRLILVLFYLISMIQWSVIT
YPL050C	YPL050C_idr_1	1.57159	0.604114988959	SLSLVSYRLRKNPWVNIFLPVLAIFLIYIIFFQRDQSLSLVSYRLRKNPWVNIFLPVLAIFLIYIIFFQRDQSLSLVSYRLRKNPWVNIFLPVLAIFLIYIIFFQRDQSLSLVSYRLRKNPWVNIFLPVLAIFLIYIIFFQRDQSLSLVSYRLRKNPWVNIFLPVLAIFLIYIIFFQRDQSLSLVSYRLRKNPWVNIFLPVLAIFLIYIIFFQRDQSLSLVSYRLRKNPWVNIFLPVLAIFLIYIIFFQRDQSLSL
YPR117W	YPR117W_idr_1	1.66471	0.63990923053	SMLPWSQIRDVSKLLLGFMLFIISIQKIASMLPWSQIRDVSKLLLGFMLFIISIQKIASMLPWSQIRDVSKLLLGFMLFIISIQKIASMLPWSQIRDVSKLLLGFMLFIISIQKIASMLPWSQIRDVSKLLLGFMLFIISIQKIASMLPWSQIRDVSKLLLGFMLFIISIQKIASMLPWSQIRDVSKLLLGFMLFIISIQKIASMLPWSQIRDVSKLLLGFMLFIISIQKIASMLPWSQIRDVSKLLLGFMLFIIS
