## Supplementary File 2 for "Discovering molecular features of intrinsically disordered regions by using evolution for contrastive learning": filter_133_idr_activations.txt

YBR042C	YBR042C_idr_1	0.800808	0.773975381316	LHQKIAHKVRKVVVPGISLLIFFQGCLILLFLQLTYKTLLHQKIAHKVRKVVVPGISLLIFFQGCLILLFLQLTYKTLLHQKIAHKVRKVVVPGISLLIFFQGCLILLFLQLTYKTLLHQKIAHKVRKVVVPGISLLIFFQGCLILLFLQLTYKTLLHQKIAHKVRKVVVPGISLLIFFQGCLILLFLQLTYKTLLHQKIAHKVRKVVVPGISLLIFFQGCLILLFLQLTYKTLLHQKIAHKVRKVVVPGISLLIF
YBR079C	YBR079C_idr_8	0.737887	0.71316264766	KHMEHAALHAEQDAEVRQQRILEEKAAIEAKLKHMEHAALHAEQDAEVRQQRILEEKAAIEAKLKHMEHAALHAEQDAEVRQQRILEEKAAIEAKLKHMEHAALHAEQDAEVRQQRILEEKAAIEAKLKHMEHAALHAEQDAEVRQQRILEEKAAIEAKLKHMEHAALHAEQDAEVRQQRILEEKAAIEAKLKHMEHAALHAEQDAEVRQQRILEEKAAIEAKLKHMEHAALHAEQDAEVRQQRILEEKAAIEAKL
YBR271W	YBR271W_idr_2	0.782325	0.756112214359	DLYTPDDIQVEALQFNLAEREPKDPCSPQRDEILTAVDEEESDDDLYTPDDIQVEALQFNLAEREPKDPCSPQRDEILTAVDEEESDDDLYTPDDIQVEALQFNLAEREPKDPCSPQRDEILTAVDEEESDDDLYTPDDIQVEALQFNLAEREPKDPCSPQRDEILTAVDEEESDDDLYTPDDIQVEALQFNLAEREPKDPCSPQRDEILTAVDEEESDDDLYTPDDIQVEALQFNLAEREPKDPCSPQRDEILTA
YDL171C	YDL171C_idr_6	0.726443	0.70210286996	EKAEAAKAKAKATSEYLKKFRSNQEVDDEVNTLLIANQKAKEQEKKKSITISNKATLKEPKVVDLEDAVPDSKQLEKNSEREKAEAAKAKAKATSEYLKKFRSNQEVDDEVNTLLIANQKAKEQEKKKSITISNKATLKEPKVVDLEDAVPDSKQLEKNSEREKAEAAKAKAKATSEYLKKFRSNQEVDDEVNTLLIANQKAKEQEKKKSITISNKATLKEPKVVDLEDAVPDSKQLEKNSEREKAEAAKAKAKAT
YDR328C	YDR328C_idr_2	0.893666	0.863722062662	SNLQNNSDSESDSDSETNHKSKDNNNGDDDDEDSNLQNNSDSESDSDSETNHKSKDNNNGDDDDEDSNLQNNSDSESDSDSETNHKSKDNNNGDDDDEDSNLQNNSDSESDSDSETNHKSKDNNNGDDDDEDSNLQNNSDSESDSDSETNHKSKDNNNGDDDDEDSNLQNNSDSESDSDSETNHKSKDNNNGDDDDEDSNLQNNSDSESDSDSETNHKSKDNNNGDDDDEDSNLQNNSDSESDSDSETNHKSKDNN
YDR457W	YDR457W_idr_14	0.752453	0.727241001246	AKSELPHLEELSKDVLLRYPLLSMAKVFRIPDPAKSELPHLEELSKDVLLRYPLLSMAKVFRIPDPAKSELPHLEELSKDVLLRYPLLSMAKVFRIPDPAKSELPHLEELSKDVLLRYPLLSMAKVFRIPDPAKSELPHLEELSKDVLLRYPLLSMAKVFRIPDPAKSELPHLEELSKDVLLRYPLLSMAKVFRIPDPAKSELPHLEELSKDVLLRYPLLSMAKVFRIPDPAKSELPHLEELSKDVLLRYPLLSMA
YGL122C	YGL122C_idr_3	0.796205	0.769526641399	LHPNEDEELMKEMERTREEFQKRKADLLAAKRKPVQTLHPNEDEELMKEMERTREEFQKRKADLLAAKRKPVQTLHPNEDEELMKEMERTREEFQKRKADLLAAKRKPVQTLHPNEDEELMKEMERTREEFQKRKADLLAAKRKPVQTLHPNEDEELMKEMERTREEFQKRKADLLAAKRKPVQTLHPNEDEELMKEMERTREEFQKRKADLLAAKRKPVQTLHPNEDEELMKEMERTREEFQKRKADLLAAKRKP
YGL179C	YGL179C_idr_1	0.764562	0.738944312434	VLLKEPVQPLPRSSLLYNNASNSSSRIKETRKVKLLYNVLLKEPVQPLPRSSLLYNNASNSSSRIKETRKVKLLYNVLLKEPVQPLPRSSLLYNNASNSSSRIKETRKVKLLYNVLLKEPVQPLPRSSLLYNNASNSSSRIKETRKVKLLYNVLLKEPVQPLPRSSLLYNNASNSSSRIKETRKVKLLYNVLLKEPVQPLPRSSLLYNNASNSSSRIKETRKVKLLYNVLLKEPVQPLPRSSLLYNNASNSSSRIK
YGL180W	YGL180W_idr_7	0.787517	0.761130577329	DFTNAYGDYPFKTNIHLKSNDVEDKEKYHSVLDDFTNAYGDYPFKTNIHLKSNDVEDKEKYHSVLDDFTNAYGDYPFKTNIHLKSNDVEDKEKYHSVLDDFTNAYGDYPFKTNIHLKSNDVEDKEKYHSVLDDFTNAYGDYPFKTNIHLKSNDVEDKEKYHSVLDDFTNAYGDYPFKTNIHLKSNDVEDKEKYHSVLDDFTNAYGDYPFKTNIHLKSNDVEDKEKYHSVLDDFTNAYGDYPFKTNIHLKSNDVEDK
YGL227W	YGL227W_idr_9	0.772157	0.746284488464	LENDRNDDDDDDDDDDDDDDDDDDDDDESDLESLEGEVDTDTDDNNEGLENDRNDDDDDDDDDDDDDDDDDDDDDESDLESLEGEVDTDTDDNNEGLENDRNDDDDDDDDDDDDDDDDDDDDDESDLESLEGEVDTDTDDNNEGLENDRNDDDDDDDDDDDDDDDDDDDDDESDLESLEGEVDTDTDDNNEGLENDRNDDDDDDDDDDDDDDDDDDDDDESDLESLEGEVDTDTDDNNEGLENDRNDDDDDDDDDD
YGL241W	YGL241W_idr_1	0.917827	0.887074303548	KQPNPEQLITSDIKQEVVNANKDDDNDDWEDVDDVLDYKQPNPEQLITSDIKQEVVNANKDDDNDDWEDVDDVLDYKQPNPEQLITSDIKQEVVNANKDDDNDDWEDVDDVLDYKQPNPEQLITSDIKQEVVNANKDDDNDDWEDVDDVLDYKQPNPEQLITSDIKQEVVNANKDDDNDDWEDVDDVLDYKQPNPEQLITSDIKQEVVNANKDDDNDDWEDVDDVLDYKQPNPEQLITSDIKQEVVNANKDDDNDD
YHL020C	YHL020C_idr_3	0.820249	0.792765798744	NTNKRPLKSIGRLLDDDDDEHDDYDYNDDEFFTNKRQKLSRAINTNKRPLKSIGRLLDDDDDEHDDYDYNDDEFFTNKRQKLSRAINTNKRPLKSIGRLLDDDDDEHDDYDYNDDEFFTNKRQKLSRAINTNKRPLKSIGRLLDDDDDEHDDYDYNDDEFFTNKRQKLSRAINTNKRPLKSIGRLLDDDDDEHDDYDYNDDEFFTNKRQKLSRAINTNKRPLKSIGRLLDDDDDEHDDYDYNDDEFFTNKRQKLSR
YHR131C	YHR131C_idr_5	0.862664	0.833758841601	TTKDAEDHGEDDGDGDDGEDDDDDDDDDDDDDDDEDDDDDDDDDDDDDDDDDDGQITATTKDAEDHGEDDGDGDDGEDDDDDDDDDDDDDDDEDDDDDDDDDDDDDDDDDDGQITATTKDAEDHGEDDGDGDDGEDDDDDDDDDDDDDDDEDDDDDDDDDDDDDDDDDDGQITATTKDAEDHGEDDGDGDDGEDDDDDDDDDDDDDDDEDDDDDDDDDDDDDDDDDDGQITATTKDAEDHGEDDGDGDDGEDDDDD
YHR186C	YHR186C_idr_3	0.800463	0.773642813164	VVVFNDLLEEIKLLEKSDINTRNTSDKYSVSQVVVFNDLLEEIKLLEKSDINTRNTSDKYSVSQVVVFNDLLEEIKLLEKSDINTRNTSDKYSVSQVVVFNDLLEEIKLLEKSDINTRNTSDKYSVSQVVVFNDLLEEIKLLEKSDINTRNTSDKYSVSQVVVFNDLLEEIKLLEKSDINTRNTSDKYSVSQVVVFNDLLEEIKLLEKSDINTRNTSDKYSVSQVVVFNDLLEEIKLLEKSDINTRNTSDKYSVSQ
YIL149C	YIL149C_idr_72	0.767386	0.741673756231	ETLNKSTSSEAEYSKDIETLKKEWLKEYEDETLRRETLNKSTSSEAEYSKDIETLKKEWLKEYEDETLRRETLNKSTSSEAEYSKDIETLKKEWLKEYEDETLRRETLNKSTSSEAEYSKDIETLKKEWLKEYEDETLRRETLNKSTSSEAEYSKDIETLKKEWLKEYEDETLRRETLNKSTSSEAEYSKDIETLKKEWLKEYEDETLRRETLNKSTSSEAEYSKDIETLKKEWLKEYEDETLRRETLNKSTSSEA
YIL156W	YIL156W_idr_2	0.769909	0.74411216689	QHVANDYPNLLLYNADALKVSNNEYKHWFDQHVANDYPNLLLYNADALKVSNNEYKHWFDQHVANDYPNLLLYNADALKVSNNEYKHWFDQHVANDYPNLLLYNADALKVSNNEYKHWFDQHVANDYPNLLLYNADALKVSNNEYKHWFDQHVANDYPNLLLYNADALKVSNNEYKHWFDQHVANDYPNLLLYNADALKVSNNEYKHWFDQHVANDYPNLLLYNADALKVSNNEYKHWFDQHVANDYPNLLLYNAD
YIR010W	YIR010W_idr_7	0.73779	0.713069438709	DDDDDDDDEVDYSEIQRSRRKFSERRKALPKEPDDDDDDDDEVDYSEIQRSRRKFSERRKALPKEPDDDDDDDDEVDYSEIQRSRRKFSERRKALPKEPDDDDDDDDEVDYSEIQRSRRKFSERRKALPKEPDDDDDDDDEVDYSEIQRSRRKFSERRKALPKEPDDDDDDDDEVDYSEIQRSRRKFSERRKALPKEPDDDDDDDDEVDYSEIQRSRRKFSERRKALPKEPDDDDDDDDEVDYSEIQRSRRKFSER
YJL033W	YJL033W_idr_1	0.735755	0.711102257477	AKKNRLNTTQRKTLRQKEDEYIENLKTKIDEYDPKIAKKNRLNTTQRKTLRQKEDEYIENLKTKIDEYDPKIAKKNRLNTTQRKTLRQKEDEYIENLKTKIDEYDPKIAKKNRLNTTQRKTLRQKEDEYIENLKTKIDEYDPKIAKKNRLNTTQRKTLRQKEDEYIENLKTKIDEYDPKIAKKNRLNTTQRKTLRQKEDEYIENLKTKIDEYDPKIAKKNRLNTTQRKTLRQKEDEYIENLKTKIDEYDPKIAKKN
YJR137C	YJR137C_idr_1	0.730094	0.705631041876	TASDLLTLPQLLAQYSSSAPQNKVFYTTSTKNSHSSTASDLLTLPQLLAQYSSSAPQNKVFYTTSTKNSHSSTASDLLTLPQLLAQYSSSAPQNKVFYTTSTKNSHSSTASDLLTLPQLLAQYSSSAPQNKVFYTTSTKNSHSSTASDLLTLPQLLAQYSSSAPQNKVFYTTSTKNSHSSTASDLLTLPQLLAQYSSSAPQNKVFYTTSTKNSHSSTASDLLTLPQLLAQYSSSAPQNKVFYTTSTKNSHSSTASD
YKL113C	YKL113C_idr_1	0.871125	0.841936861248	TKEQLAAAAKRAQENKKLNKNKNKVTKGRRTKEQLAAAAKRAQENKKLNKNKNKVTKGRRTKEQLAAAAKRAQENKKLNKNKNKVTKGRRTKEQLAAAAKRAQENKKLNKNKNKVTKGRRTKEQLAAAAKRAQENKKLNKNKNKVTKGRRTKEQLAAAAKRAQENKKLNKNKNKVTKGRRTKEQLAAAAKRAQENKKLNKNKNKVTKGRRTKEQLAAAAKRAQENKKLNKNKNKVTKGRRTKEQLAAAAKRAQENK
YKR072C	YKR072C_idr_5	0.780036	0.753899855566	EEEDDDEDEEEDDDEEEDTEDKNENNNDDDDDDDDDDDDDDDDDDDDDDDDEDEDEAETPGIIDKHQEEEDDDEDEEEDDDEEEDTEDKNENNNDDDDDDDDDDDDDDDDDDDDDDDDEDEDEAETPGIIDKHQEEEDDDEDEEEDDDEEEDTEDKNENNNDDDDDDDDDDDDDDDDDDDDDDDDEDEDEAETPGIIDKHQEEEDDDEDEEEDDDEEEDTEDKNENNNDDDDDDDDDDDDDDDDDDDDDDDDEDED
YLR106C	YLR106C_idr_33	0.726205	0.70187272796	AYLAENENDLKSLRTECIIQLLKLCGDDLELQQIETNEIAYLAENENDLKSLRTECIIQLLKLCGDDLELQQIETNEIAYLAENENDLKSLRTECIIQLLKLCGDDLELQQIETNEIAYLAENENDLKSLRTECIIQLLKLCGDDLELQQIETNEIAYLAENENDLKSLRTECIIQLLKLCGDDLELQQIETNEIAYLAENENDLKSLRTECIIQLLKLCGDDLELQQIETNEIAYLAENENDLKSLRTECIIQLL
YLR427W	YLR427W_idr_4	0.808258	0.781176608033	TLLAATTDLSPLSNDINNGLDNFHFDDDLLTKYTLLAATTDLSPLSNDINNGLDNFHFDDDLLTKYTLLAATTDLSPLSNDINNGLDNFHFDDDLLTKYTLLAATTDLSPLSNDINNGLDNFHFDDDLLTKYTLLAATTDLSPLSNDINNGLDNFHFDDDLLTKYTLLAATTDLSPLSNDINNGLDNFHFDDDLLTKYTLLAATTDLSPLSNDINNGLDNFHFDDDLLTKYTLLAATTDLSPLSNDINNGLDNFHF
YML091C	YML091C_idr_2	0.802537	0.775646632772	LDSSINNTNNPLTHEELLYNQNVSLRSLKQQQSTNYVNLDSSINNTNNPLTHEELLYNQNVSLRSLKQQQSTNYVNLDSSINNTNNPLTHEELLYNQNVSLRSLKQQQSTNYVNLDSSINNTNNPLTHEELLYNQNVSLRSLKQQQSTNYVNLDSSINNTNNPLTHEELLYNQNVSLRSLKQQQSTNYVNLDSSINNTNNPLTHEELLYNQNVSLRSLKQQQSTNYVNLDSSINNTNNPLTHEELLYNQNVSLRSL
YMR204C	YMR204C_idr_3	0.7398	0.715011618283	ESLSDKFKLPPTSDIEPPNTEIINNDDDNDDDDDNESLSDKFKLPPTSDIEPPNTEIINNDDDNDDDDDNESLSDKFKLPPTSDIEPPNTEIINNDDDNDDDDDNESLSDKFKLPPTSDIEPPNTEIINNDDDNDDDDDNESLSDKFKLPPTSDIEPPNTEIINNDDDNDDDDDNESLSDKFKLPPTSDIEPPNTEIINNDDDNDDDDDNESLSDKFKLPPTSDIEPPNTEIINNDDDNDDDDDNESLSDKFKLPP
YMR297W	YMR297W_idr_1	0.731658	0.707142950961	KAFTSLLCGLGLSTTLAKAISLQRPLGLDKDVLLQAAEKKAFTSLLCGLGLSTTLAKAISLQRPLGLDKDVLLQAAEKKAFTSLLCGLGLSTTLAKAISLQRPLGLDKDVLLQAAEKKAFTSLLCGLGLSTTLAKAISLQRPLGLDKDVLLQAAEKKAFTSLLCGLGLSTTLAKAISLQRPLGLDKDVLLQAAEKKAFTSLLCGLGLSTTLAKAISLQRPLGLDKDVLLQAAEKKAFTSLLCGLGLSTTLAKAISL
YNL286W	YNL286W_idr_1	0.734801	0.710180537326	DADELELKGHLKKLKKEELLRRKQLKESNLQKRELEYDADELELKGHLKKLKKEELLRRKQLKESNLQKRELEYDADELELKGHLKKLKKEELLRRKQLKESNLQKRELEYDADELELKGHLKKLKKEELLRRKQLKESNLQKRELEYDADELELKGHLKKLKKEELLRRKQLKESNLQKRELEYDADELELKGHLKKLKKEELLRRKQLKESNLQKRELEYDADELELKGHLKKLKKEELLRRKQLKESNLQKRE
YOR018W	YOR018W_idr_3	0.752035	0.726836711745	AKLKLKDPLKHVAQIKKKRSLNEAADEGVDTDTAKLKLKDPLKHVAQIKKKRSLNEAADEGVDTDTAKLKLKDPLKHVAQIKKKRSLNEAADEGVDTDTAKLKLKDPLKHVAQIKKKRSLNEAADEGVDTDTAKLKLKDPLKHVAQIKKKRSLNEAADEGVDTDTAKLKLKDPLKHVAQIKKKRSLNEAADEGVDTDTAKLKLKDPLKHVAQIKKKRSLNEAADEGVDTDTAKLKLKDPLKHVAQIKKKRSLNEAA
YOR054C	YOR054C_idr_4	1.03467	1.0	DDDDDDDDDDDDDDDDDDDDDDDDDDDDDDDDDDDDDDDDDDDDEDDEDEDEDDEGKKKEDKGGLQRSDDDDDDDDDDDDDDDDDDDDDDDDDDDDDDDDDDDDDDDDDDDDEDDEDEDEDDEGKKKEDKGGLQRSDDDDDDDDDDDDDDDDDDDDDDDDDDDDDDDDDDDDDDDDDDDDEDDEDEDEDDEGKKKEDKGGLQRSDDDDDDDDDDDDDDDDDDDDDDDDDDDDDDDDDDDDDDDDDDDDEDDEDEDE
YOR290C	YOR290C_idr_22	0.763398	0.737819583419	FLSKIRNINVQDALLTNQLYKNHELLKLERKKTEAFLSKIRNINVQDALLTNQLYKNHELLKLERKKTEAFLSKIRNINVQDALLTNQLYKNHELLKLERKKTEAFLSKIRNINVQDALLTNQLYKNHELLKLERKKTEAFLSKIRNINVQDALLTNQLYKNHELLKLERKKTEAFLSKIRNINVQDALLTNQLYKNHELLKLERKKTEAFLSKIRNINVQDALLTNQLYKNHELLKLERKKTEAFLSKIRNINVQ
YPL020C	YPL020C_idr_12	0.747842	0.722784599531	LTEKIKTILIENNKNRLQTRNENDDDLVFVKEKKISSLERKHKDYLNQKLKFDRSILTEKIKTILIENNKNRLQTRNENDDDLVFVKEKKISSLERKHKDYLNQKLKFDRSILTEKIKTILIENNKNRLQTRNENDDDLVFVKEKKISSLERKHKDYLNQKLKFDRSILTEKIKTILIENNKNRLQTRNENDDDLVFVKEKKISSLERKHKDYLNQKLKFDRSILTEKIKTILIENNKNRLQTRNENDDDLVFVKE
YPL050C	YPL050C_idr_1	0.781398	0.755215783905	SLSLVSYRLRKNPWVNIFLPVLAIFLIYIIFFQRDQSLSLVSYRLRKNPWVNIFLPVLAIFLIYIIFFQRDQSLSLVSYRLRKNPWVNIFLPVLAIFLIYIIFFQRDQSLSLVSYRLRKNPWVNIFLPVLAIFLIYIIFFQRDQSLSLVSYRLRKNPWVNIFLPVLAIFLIYIIFFQRDQSLSLVSYRLRKNPWVNIFLPVLAIFLIYIIFFQRDQSLSLVSYRLRKNPWVNIFLPVLAIFLIYIIFFQRDQSLSL
YPL260W	YPL260W_idr_4	0.814581	0.787287324597	KTMSKSDINTNSLLQEQNDLQTNNESLTDDKHLVSQKTMSKSDINTNSLLQEQNDLQTNNESLTDDKHLVSQKTMSKSDINTNSLLQEQNDLQTNNESLTDDKHLVSQKTMSKSDINTNSLLQEQNDLQTNNESLTDDKHLVSQKTMSKSDINTNSLLQEQNDLQTNNESLTDDKHLVSQKTMSKSDINTNSLLQEQNDLQTNNESLTDDKHLVSQKTMSKSDINTNSLLQEQNDLQTNNESLTDDKHLVSQKTMS
