## Supplementary File 2 for "Discovering molecular features of intrinsically disordered regions by using evolution for contrastive learning": filter_134_idr_activations.txt

YAL053W	YAL053W_idr_1	0.86284	0.72543831832	IFLNTFARCLLTCFVLCSGTARSSDTNDTTIFLNTFARCLLTCFVLCSGTARSSDTNDTTIFLNTFARCLLTCFVLCSGTARSSDTNDTTIFLNTFARCLLTCFVLCSGTARSSDTNDTTIFLNTFARCLLTCFVLCSGTARSSDTNDTTIFLNTFARCLLTCFVLCSGTARSSDTNDTTIFLNTFARCLLTCFVLCSGTARSSDTNDTTIFLNTFARCLLTCFVLCSGTARSSDTNDTTIFLNTFARCLLTCFVL
YBL101C	YBL101C_idr_12	0.873184	0.734135328338	YNPYYLDFASKRRKERSVSLFEIRTKEKGTRALRYNPYYLDFASKRRKERSVSLFEIRTKEKGTRALRYNPYYLDFASKRRKERSVSLFEIRTKEKGTRALRYNPYYLDFASKRRKERSVSLFEIRTKEKGTRALRYNPYYLDFASKRRKERSVSLFEIRTKEKGTRALRYNPYYLDFASKRRKERSVSLFEIRTKEKGTRALRYNPYYLDFASKRRKERSVSLFEIRTKEKGTRALRYNPYYLDFASKRRKERSV
YBR221C	YBR221C_idr_1	0.849387	0.714127414494	FSRLPTSLARNVARRAPTSFVRPSAAAAALRFSFSRLPTSLARNVARRAPTSFVRPSAAAAALRFSFSRLPTSLARNVARRAPTSFVRPSAAAAALRFSFSRLPTSLARNVARRAPTSFVRPSAAAAALRFSFSRLPTSLARNVARRAPTSFVRPSAAAAALRFSFSRLPTSLARNVARRAPTSFVRPSAAAAALRFSFSRLPTSLARNVARRAPTSFVRPSAAAAALRFSFSRLPTSLARNVARRAPTSFVRPSA
YCL048W	YCL048W_idr_1	0.851167	0.715624389874	NRITRKSCLFAIIFASLFVTHALGAAIDPPRRPNRITRKSCLFAIIFASLFVTHALGAAIDPPRRPNRITRKSCLFAIIFASLFVTHALGAAIDPPRRPNRITRKSCLFAIIFASLFVTHALGAAIDPPRRPNRITRKSCLFAIIFASLFVTHALGAAIDPPRRPNRITRKSCLFAIIFASLFVTHALGAAIDPPRRPNRITRKSCLFAIIFASLFVTHALGAAIDPPRRPNRITRKSCLFAIIFASLFVTHALGA
YDL052C	YDL052C_idr_1	0.937091	0.78786577976	SVIGRFLYYLRSVLVVLALAGCGFYGVIASISVIGRFLYYLRSVLVVLALAGCGFYGVIASISVIGRFLYYLRSVLVVLALAGCGFYGVIASISVIGRFLYYLRSVLVVLALAGCGFYGVIASISVIGRFLYYLRSVLVVLALAGCGFYGVIASISVIGRFLYYLRSVLVVLALAGCGFYGVIASISVIGRFLYYLRSVLVVLALAGCGFYGVIASISVIGRFLYYLRSVLVVLALAGCGFYGVIASISVIGRFLY
YDL178W	YDL178W_idr_1	0.850249	0.714852148625	LRNILVRSTGSNFKFAGRYMKSSALLGYYRRVNYYSTKIQTRLTSENYPDLRNILVRSTGSNFKFAGRYMKSSALLGYYRRVNYYSTKIQTRLTSENYPDLRNILVRSTGSNFKFAGRYMKSSALLGYYRRVNYYSTKIQTRLTSENYPDLRNILVRSTGSNFKFAGRYMKSSALLGYYRRVNYYSTKIQTRLTSENYPDLRNILVRSTGSNFKFAGRYMKSSALLGYYRRVNYYSTKIQTRLTSENYPDLRNILV
YDR119W	YDR119W_idr_4	1.09019	0.91658712064	LSTLFFTITVVAIFIFNRIHCRSQNCLSLSLSTLFFTITVVAIFIFNRIHCRSQNCLSLSLSTLFFTITVVAIFIFNRIHCRSQNCLSLSLSTLFFTITVVAIFIFNRIHCRSQNCLSLSLSTLFFTITVVAIFIFNRIHCRSQNCLSLSLSTLFFTITVVAIFIFNRIHCRSQNCLSLSLSTLFFTITVVAIFIFNRIHCRSQNCLSLSLSTLFFTITVVAIFIFNRIHCRSQNCLSLSLSTLFFTITVVAIFIF
YDR334W	YDR334W_idr_14	0.893724	0.751404667244	YDKETDSLQPITSKEIKTIITYKPDPISYFYKQYDKETDSLQPITSKEIKTIITYKPDPISYFYKQYDKETDSLQPITSKEIKTIITYKPDPISYFYKQYDKETDSLQPITSKEIKTIITYKPDPISYFYKQYDKETDSLQPITSKEIKTIITYKPDPISYFYKQYDKETDSLQPITSKEIKTIITYKPDPISYFYKQYDKETDSLQPITSKEIKTIITYKPDPISYFYKQYDKETDSLQPITSKEIKTIITYKPD
YDR349C	YDR349C_idr_5	0.953504	0.801664392873	YIPYAKVMNSSNTRNLTLYPSYRSGYMFTVPGQLTAAYIPYAKVMNSSNTRNLTLYPSYRSGYMFTVPGQLTAAYIPYAKVMNSSNTRNLTLYPSYRSGYMFTVPGQLTAAYIPYAKVMNSSNTRNLTLYPSYRSGYMFTVPGQLTAAYIPYAKVMNSSNTRNLTLYPSYRSGYMFTVPGQLTAAYIPYAKVMNSSNTRNLTLYPSYRSGYMFTVPGQLTAAYIPYAKVMNSSNTRNLTLYPSYRSGYMFTVPGQL
YDR443C	YDR443C_idr_12	0.888784	0.747251302236	IAYRGVKDCQEGLITTTMLQLFSTFDRLNGNDTISKFIAYRGVKDCQEGLITTTMLQLFSTFDRLNGNDTISKFIAYRGVKDCQEGLITTTMLQLFSTFDRLNGNDTISKFIAYRGVKDCQEGLITTTMLQLFSTFDRLNGNDTISKFIAYRGVKDCQEGLITTTMLQLFSTFDRLNGNDTISKFIAYRGVKDCQEGLITTTMLQLFSTFDRLNGNDTISKFIAYRGVKDCQEGLITTTMLQLFSTFDRLNGNDTI
YDR457W	YDR457W_idr_42	0.893891	0.751544983629	EFLFTSPKDQKYFFHRKNEEILTDKEEHEPAYWELLEFLFTSPKDQKYFFHRKNEEILTDKEEHEPAYWELLEFLFTSPKDQKYFFHRKNEEILTDKEEHEPAYWELLEFLFTSPKDQKYFFHRKNEEILTDKEEHEPAYWELLEFLFTSPKDQKYFFHRKNEEILTDKEEHEPAYWELLEFLFTSPKDQKYFFHRKNEEILTDKEEHEPAYWELLEFLFTSPKDQKYFFHRKNEEILTDKEEHEPAYWELLEFLF
YEL036C	YEL036C_idr_1	0.853494	0.717581001643	KYNNRKLSFNPTTVSIAGTLLTVFFLTRLVLSFFSISLFQLVTFKYNNRKLSFNPTTVSIAGTLLTVFFLTRLVLSFFSISLFQLVTFKYNNRKLSFNPTTVSIAGTLLTVFFLTRLVLSFFSISLFQLVTFKYNNRKLSFNPTTVSIAGTLLTVFFLTRLVLSFFSISLFQLVTFKYNNRKLSFNPTTVSIAGTLLTVFFLTRLVLSFFSISLFQLVTFKYNNRKLSFNPTTVSIAGTLLTVFFLTRLVLSFFSI
YER182W	YER182W_idr_1	0.955532	0.803369838311	FKRIAIAQIRTYTNGVVFKTASKPKRRWIPWTFKRIAIAQIRTYTNGVVFKTASKPKRRWIPWTFKRIAIAQIRTYTNGVVFKTASKPKRRWIPWTFKRIAIAQIRTYTNGVVFKTASKPKRRWIPWTFKRIAIAQIRTYTNGVVFKTASKPKRRWIPWTFKRIAIAQIRTYTNGVVFKTASKPKRRWIPWTFKRIAIAQIRTYTNGVVFKTASKPKRRWIPWTFKRIAIAQIRTYTNGVVFKTASKPKRRWIPWT
YHL034C	YHL034C_idr_2	1.1894	1.0	RGGFRGRGGFRGRGGFRGGFRGGYRGGFRGRGNFRGRGGARGGFRGGFRGRGGFRGRGGFRGGFRGGYRGGFRGRGNFRGRGGARGGFRGGFRGRGGFRGRGGFRGGFRGGYRGGFRGRGNFRGRGGARGGFRGGFRGRGGFRGRGGFRGGFRGGYRGGFRGRGNFRGRGGARGGFRGGFRGRGGFRGRGGFRGGFRGGYRGGFRGRGNFRGRGGARGGFRGGFRGRGGFRGRGGFRGGFRGGYRGGFRGRGNFRG
YHR051W	YHR051W_idr_1	0.843944	0.709551697167	LSRAIFRNPVINRTLLRARPGAYHATRLTKNTFIQSRKLSRAIFRNPVINRTLLRARPGAYHATRLTKNTFIQSRKLSRAIFRNPVINRTLLRARPGAYHATRLTKNTFIQSRKLSRAIFRNPVINRTLLRARPGAYHATRLTKNTFIQSRKLSRAIFRNPVINRTLLRARPGAYHATRLTKNTFIQSRKLSRAIFRNPVINRTLLRARPGAYHATRLTKNTFIQSRKLSRAIFRNPVINRTLLRARPGAYHATRL
YHR091C	YHR091C_idr_1	0.875798	0.736332933498	FGIVYLKNRSLLCKNPFSSYPRYGFMPSFDTQFSNQFRKLEINIGRKRYSSKTLNTKYTDFGIVYLKNRSLLCKNPFSSYPRYGFMPSFDTQFSNQFRKLEINIGRKRYSSKTLNTKYTDFGIVYLKNRSLLCKNPFSSYPRYGFMPSFDTQFSNQFRKLEINIGRKRYSSKTLNTKYTDFGIVYLKNRSLLCKNPFSSYPRYGFMPSFDTQFSNQFRKLEINIGRKRYSSKTLNTKYTDFGIVYLKNRSLLCKNP
YHR124W	YHR124W_idr_5	0.868086	0.729848963443	EASNVRNITKMKKYDSTFYLHRDHVNYEEYGVDSLLFSYPEASNVRNITKMKKYDSTFYLHRDHVNYEEYGVDSLLFSYPEASNVRNITKMKKYDSTFYLHRDHVNYEEYGVDSLLFSYPEASNVRNITKMKKYDSTFYLHRDHVNYEEYGVDSLLFSYPEASNVRNITKMKKYDSTFYLHRDHVNYEEYGVDSLLFSYPEASNVRNITKMKKYDSTFYLHRDHVNYEEYGVDSLLFSYPEASNVRNITKMKKYDS
YHR168W	YHR168W_idr_1	0.870292	0.731703895945	SIAWSSVFKRELRLERFLPRVYSTKVPDNASIAWSSVFKRELRLERFLPRVYSTKVPDNASIAWSSVFKRELRLERFLPRVYSTKVPDNASIAWSSVFKRELRLERFLPRVYSTKVPDNASIAWSSVFKRELRLERFLPRVYSTKVPDNASIAWSSVFKRELRLERFLPRVYSTKVPDNASIAWSSVFKRELRLERFLPRVYSTKVPDNASIAWSSVFKRELRLERFLPRVYSTKVPDNASIAWSSVFKRELRLER
YJL062W	YJL062W_idr_1	0.923148	0.776142947117	NLKQFTCLSCAQLLAILLFIFAFFPRKIVLTGISKQDPDQDRDLQNLKQFTCLSCAQLLAILLFIFAFFPRKIVLTGISKQDPDQDRDLQNLKQFTCLSCAQLLAILLFIFAFFPRKIVLTGISKQDPDQDRDLQNLKQFTCLSCAQLLAILLFIFAFFPRKIVLTGISKQDPDQDRDLQNLKQFTCLSCAQLLAILLFIFAFFPRKIVLTGISKQDPDQDRDLQNLKQFTCLSCAQLLAILLFIFAFFPRKIVLT
YJL139C	YJL139C_idr_1	1.06555	0.895866700236	AKGGSLYIVGIFLPIWTFMIYIFGKELFLIRKYQKIDSTYTAKGGSLYIVGIFLPIWTFMIYIFGKELFLIRKYQKIDSTYTAKGGSLYIVGIFLPIWTFMIYIFGKELFLIRKYQKIDSTYTAKGGSLYIVGIFLPIWTFMIYIFGKELFLIRKYQKIDSTYTAKGGSLYIVGIFLPIWTFMIYIFGKELFLIRKYQKIDSTYTAKGGSLYIVGIFLPIWTFMIYIFGKELFLIRKYQKIDSTYTAKGGSLYIVG
YJL209W	YJL209W_idr_1	0.852523	0.716764660958	FLPRLVRYRTERFIKMVPTRTLRRINHSSRFLPRLVRYRTERFIKMVPTRTLRRINHSSRFLPRLVRYRTERFIKMVPTRTLRRINHSSRFLPRLVRYRTERFIKMVPTRTLRRINHSSRFLPRLVRYRTERFIKMVPTRTLRRINHSSRFLPRLVRYRTERFIKMVPTRTLRRINHSSRFLPRLVRYRTERFIKMVPTRTLRRINHSSRFLPRLVRYRTERFIKMVPTRTLRRINHSSRFLPRLVRYRTERFIKM
YKL074C	YKL074C_idr_2	0.988524	0.831107831939	YDRFNYQRKNEGSKFNGDRDKRQLQTNKYDMNYNSQNVMYPGSSFDSPAYYNMAYDRFNYQRKNEGSKFNGDRDKRQLQTNKYDMNYNSQNVMYPGSSFDSPAYYNMAYDRFNYQRKNEGSKFNGDRDKRQLQTNKYDMNYNSQNVMYPGSSFDSPAYYNMAYDRFNYQRKNEGSKFNGDRDKRQLQTNKYDMNYNSQNVMYPGSSFDSPAYYNMAYDRFNYQRKNEGSKFNGDRDKRQLQTNKYDMNYNSQNVMY
YKR054C	YKR054C_idr_1	0.951267	0.799783652179	CKNEARLANELIEFVAATVTGIKNSPKENEQAFIDYLHCQYLERFQFFCKNEARLANELIEFVAATVTGIKNSPKENEQAFIDYLHCQYLERFQFFCKNEARLANELIEFVAATVTGIKNSPKENEQAFIDYLHCQYLERFQFFCKNEARLANELIEFVAATVTGIKNSPKENEQAFIDYLHCQYLERFQFFCKNEARLANELIEFVAATVTGIKNSPKENEQAFIDYLHCQYLERFQFFCKNEARLANELIEFVA
YKR061W	YKR061W_idr_1	1.01264	0.851382898159	QICKVFLTQVKKLLFVSLLFCLIAQTCWLALVPYQRQLSLDSYFFQICKVFLTQVKKLLFVSLLFCLIAQTCWLALVPYQRQLSLDSYFFQICKVFLTQVKKLLFVSLLFCLIAQTCWLALVPYQRQLSLDSYFFQICKVFLTQVKKLLFVSLLFCLIAQTCWLALVPYQRQLSLDSYFFQICKVFLTQVKKLLFVSLLFCLIAQTCWLALVPYQRQLSLDSYFFQICKVFLTQVKKLLFVSLLFCLIAQTCWLAL
YKR064W	YKR064W_idr_9	1.1856	0.996800686187	ETPFFIDLIPNGFYLETKRSADNLFGLFTDRAIETPFFIDLIPNGFYLETKRSADNLFGLFTDRAIETPFFIDLIPNGFYLETKRSADNLFGLFTDRAIETPFFIDLIPNGFYLETKRSADNLFGLFTDRAIETPFFIDLIPNGFYLETKRSADNLFGLFTDRAIETPFFIDLIPNGFYLETKRSADNLFGLFTDRAIETPFFIDLIPNGFYLETKRSADNLFGLFTDRAIETPFFIDLIPNGFYLETKRSADNLF
YLL031C	YLL031C_idr_2	0.891709	0.74970984576	IILLVFIAILQFISIAFFTRGFLLSRHVLDNISSQNETSKLIILLVFIAILQFISIAFFTRGFLLSRHVLDNISSQNETSKLIILLVFIAILQFISIAFFTRGFLLSRHVLDNISSQNETSKLIILLVFIAILQFISIAFFTRGFLLSRHVLDNISSQNETSKLIILLVFIAILQFISIAFFTRGFLLSRHVLDNISSQNETSKLIILLVFIAILQFISIAFFTRGFLLSRHVLDNISSQNETSKLIILLVFIAIL
YLR059C	YLR059C_idr_1	0.88888	0.747331984158	KWLLFPARIVARTRPNLFSLYRRSVSQYLRPRTIQNLQSMKWLLFPARIVARTRPNLFSLYRRSVSQYLRPRTIQNLQSMKWLLFPARIVARTRPNLFSLYRRSVSQYLRPRTIQNLQSMKWLLFPARIVARTRPNLFSLYRRSVSQYLRPRTIQNLQSMKWLLFPARIVARTRPNLFSLYRRSVSQYLRPRTIQNLQSMKWLLFPARIVARTRPNLFSLYRRSVSQYLRPRTIQNLQSMKWLLFPARIVARTRPN
YLR203C	YLR203C_idr_1	0.837295	0.70396094113	TVLYAPSGATQLYFHLLRKSPHNRLVVSHQTRRHLMGFVRNALGLDPPPTVLYAPSGATQLYFHLLRKSPHNRLVVSHQTRRHLMGFVRNALGLDPPPTVLYAPSGATQLYFHLLRKSPHNRLVVSHQTRRHLMGFVRNALGLDPPPTVLYAPSGATQLYFHLLRKSPHNRLVVSHQTRRHLMGFVRNALGLDPPPTVLYAPSGATQLYFHLLRKSPHNRLVVSHQTRRHLMGFVRNALGLDPPPTVLYAPSGATQ
YLR250W	YLR250W_idr_1	0.955126	0.803028418478	RFLRGFVFSLAFTLYKVTATAEIGSEINVENEARFLRGFVFSLAFTLYKVTATAEIGSEINVENEARFLRGFVFSLAFTLYKVTATAEIGSEINVENEARFLRGFVFSLAFTLYKVTATAEIGSEINVENEARFLRGFVFSLAFTLYKVTATAEIGSEINVENEARFLRGFVFSLAFTLYKVTATAEIGSEINVENEARFLRGFVFSLAFTLYKVTATAEIGSEINVENEARFLRGFVFSLAFTLYKVTATAEIGS
YLR253W	YLR253W_idr_1	0.851317	0.71575032383	MTKAFFNKLPFEVFRRYVRTGKSIPQRSPRTRKSLLVGGTIASAVMTKAFFNKLPFEVFRRYVRTGKSIPQRSPRTRKSLLVGGTIASAVMTKAFFNKLPFEVFRRYVRTGKSIPQRSPRTRKSLLVGGTIASAVMTKAFFNKLPFEVFRRYVRTGKSIPQRSPRTRKSLLVGGTIASAVMTKAFFNKLPFEVFRRYVRTGKSIPQRSPRTRKSLLVGGTIASAVMTKAFFNKLPFEVFRRYVRTGKSIPQRSPRT
YLR289W	YLR289W_idr_1	1.03386	0.869223324753	LKFRIRPVRHIRCYKRHAYFLRYNHTTTPAQKLQLKFRIRPVRHIRCYKRHAYFLRYNHTTTPAQKLQLKFRIRPVRHIRCYKRHAYFLRYNHTTTPAQKLQLKFRIRPVRHIRCYKRHAYFLRYNHTTTPAQKLQLKFRIRPVRHIRCYKRHAYFLRYNHTTTPAQKLQLKFRIRPVRHIRCYKRHAYFLRYNHTTTPAQKLQLKFRIRPVRHIRCYKRHAYFLRYNHTTTPAQKLQLKFRIRPVRHIRCYKRHA
YLR393W	YLR393W_idr_1	0.887819	0.746439672173	QGTFKRFYHPTLTRMSFLDKFLKPMMATASPQGTFKRFYHPTLTRMSFLDKFLKPMMATASPQGTFKRFYHPTLTRMSFLDKFLKPMMATASPQGTFKRFYHPTLTRMSFLDKFLKPMMATASPQGTFKRFYHPTLTRMSFLDKFLKPMMATASPQGTFKRFYHPTLTRMSFLDKFLKPMMATASPQGTFKRFYHPTLTRMSFLDKFLKPMMATASPQGTFKRFYHPTLTRMSFLDKFLKPMMATASPQGTFKRFY
YML104C	YML104C_idr_1	1.00348	0.84368654442	PKFPQFRLILVLFYLISMIQWSVITFSLGFFLNPKFPQFRLILVLFYLISMIQWSVITFSLGFFLNPKFPQFRLILVLFYLISMIQWSVITFSLGFFLNPKFPQFRLILVLFYLISMIQWSVITFSLGFFLNPKFPQFRLILVLFYLISMIQWSVITFSLGFFLNPKFPQFRLILVLFYLISMIQWSVITFSLGFFLNPKFPQFRLILVLFYLISMIQWSVITFSLGFFLNPKFPQFRLILVLFYLISMIQWSVIT
YMR098C	YMR098C_idr_1	0.952938	0.80118877044	NKFCLLPFHGKRIGVANIPFTILFKKGPYFLHSHITAVYYSTKGKNDSHEQSRVSKKSTFTPNKFCLLPFHGKRIGVANIPFTILFKKGPYFLHSHITAVYYSTKGKNDSHEQSRVSKKSTFTPNKFCLLPFHGKRIGVANIPFTILFKKGPYFLHSHITAVYYSTKGKNDSHEQSRVSKKSTFTPNKFCLLPFHGKRIGVANIPFTILFKKGPYFLHSHITAVYYSTKGKNDSHEQSRVSKKSTFTPNKFCLLPF
YNL008C	YNL008C_idr_8	0.890482	0.748678470215	DVVIERLLHHTNSRYMYKRLNMKDDDKLEFKFDFAFDSCDEVEDVVIERLLHHTNSRYMYKRLNMKDDDKLEFKFDFAFDSCDEVEDVVIERLLHHTNSRYMYKRLNMKDDDKLEFKFDFAFDSCDEVEDVVIERLLHHTNSRYMYKRLNMKDDDKLEFKFDFAFDSCDEVEDVVIERLLHHTNSRYMYKRLNMKDDDKLEFKFDFAFDSCDEVEDVVIERLLHHTNSRYMYKRLNMKDDDKLEFKFDFAFDSCDE
YNR028W	YNR028W_idr_1	0.910637	0.76562367827	KSFFLYLYVAFMFSCITALPLPVDNKRASSDSLDLKKKKSFFLYLYVAFMFSCITALPLPVDNKRASSDSLDLKKKKSFFLYLYVAFMFSCITALPLPVDNKRASSDSLDLKKKKSFFLYLYVAFMFSCITALPLPVDNKRASSDSLDLKKKKSFFLYLYVAFMFSCITALPLPVDNKRASSDSLDLKKKKSFFLYLYVAFMFSCITALPLPVDNKRASSDSLDLKKKKSFFLYLYVAFMFSCITALPLPVDNKRA
YOR172W	YOR172W_idr_7	0.918764	0.772457236577	RLDDKELTEKDVALSTSPFRNPYANFYYLQCKGSGRRLDDKELTEKDVALSTSPFRNPYANFYYLQCKGSGRRLDDKELTEKDVALSTSPFRNPYANFYYLQCKGSGRRLDDKELTEKDVALSTSPFRNPYANFYYLQCKGSGRRLDDKELTEKDVALSTSPFRNPYANFYYLQCKGSGRRLDDKELTEKDVALSTSPFRNPYANFYYLQCKGSGRRLDDKELTEKDVALSTSPFRNPYANFYYLQCKGSGRRLDD
YOR242C	YOR242C_idr_1	0.899573	0.756321854518	YKNYYSNTEVYKKHKDSGSLRKKALRSRRSSFFSFFNDSYKNYYSNTEVYKKHKDSGSLRKKALRSRRSSFFSFFNDSYKNYYSNTEVYKKHKDSGSLRKKALRSRRSSFFSFFNDSYKNYYSNTEVYKKHKDSGSLRKKALRSRRSSFFSFFNDSYKNYYSNTEVYKKHKDSGSLRKKALRSRRSSFFSFFNDSYKNYYSNTEVYKKHKDSGSLRKKALRSRRSSFFSFFNDSYKNYYSNTEVYKKHKDSGSLRK
YPL050C	YPL050C_idr_1	1.1006	0.925334444105	SLSLVSYRLRKNPWVNIFLPVLAIFLIYIIFFQRDQSLSLVSYRLRKNPWVNIFLPVLAIFLIYIIFFQRDQSLSLVSYRLRKNPWVNIFLPVLAIFLIYIIFFQRDQSLSLVSYRLRKNPWVNIFLPVLAIFLIYIIFFQRDQSLSLVSYRLRKNPWVNIFLPVLAIFLIYIIFFQRDQSLSLVSYRLRKNPWVNIFLPVLAIFLIYIIFFQRDQSLSLVSYRLRKNPWVNIFLPVLAIFLIYIIFFQRDQSLSL
YPL107W	YPL107W_idr_1	0.865399	0.727589468734	IRNQGWSLLYRIYPVRRFTRYSRVDMTFEGNTQDISTIRNQGWSLLYRIYPVRRFTRYSRVDMTFEGNTQDISTIRNQGWSLLYRIYPVRRFTRYSRVDMTFEGNTQDISTIRNQGWSLLYRIYPVRRFTRYSRVDMTFEGNTQDISTIRNQGWSLLYRIYPVRRFTRYSRVDMTFEGNTQDISTIRNQGWSLLYRIYPVRRFTRYSRVDMTFEGNTQDISTIRNQGWSLLYRIYPVRRFTRYSRVDMTFEGNTQD
YPL141C	YPL141C_idr_1	0.873428	0.734340591165	SYTNKRHTYYGGFTNDLSDTFQYPQRTDEQRRKSYTNKRHTYYGGFTNDLSDTFQYPQRTDEQRRKSYTNKRHTYYGGFTNDLSDTFQYPQRTDEQRRKSYTNKRHTYYGGFTNDLSDTFQYPQRTDEQRRKSYTNKRHTYYGGFTNDLSDTFQYPQRTDEQRRKSYTNKRHTYYGGFTNDLSDTFQYPQRTDEQRRKSYTNKRHTYYGGFTNDLSDTFQYPQRTDEQRRKSYTNKRHTYYGGFTNDLSDTFQYPQ
YPR030W	YPR030W_idr_18	1.15067	0.967430963336	YDFDQLDPLASDPCNPYHMRYLVRKKKDRSLPLFEVAYDFDQLDPLASDPCNPYHMRYLVRKKKDRSLPLFEVAYDFDQLDPLASDPCNPYHMRYLVRKKKDRSLPLFEVAYDFDQLDPLASDPCNPYHMRYLVRKKKDRSLPLFEVAYDFDQLDPLASDPCNPYHMRYLVRKKKDRSLPLFEVAYDFDQLDPLASDPCNPYHMRYLVRKKKDRSLPLFEVAYDFDQLDPLASDPCNPYHMRYLVRKKKDRSLPLF
YPR067W	YPR067W_idr_1	0.919553	0.773120482063	QAKLLFTRLNFRRPSTTLRQFPLTCFLFHSKAFYSDLVTKEPLITPKRIIQAKLLFTRLNFRRPSTTLRQFPLTCFLFHSKAFYSDLVTKEPLITPKRIIQAKLLFTRLNFRRPSTTLRQFPLTCFLFHSKAFYSDLVTKEPLITPKRIIQAKLLFTRLNFRRPSTTLRQFPLTCFLFHSKAFYSDLVTKEPLITPKRIIQAKLLFTRLNFRRPSTTLRQFPLTCFLFHSKAFYSDLVTKEPLITPKRIIQAKLLF
YPR117W	YPR117W_idr_1	0.901433	0.757885780859	SMLPWSQIRDVSKLLLGFMLFIISIQKIASMLPWSQIRDVSKLLLGFMLFIISIQKIASMLPWSQIRDVSKLLLGFMLFIISIQKIASMLPWSQIRDVSKLLLGFMLFIISIQKIASMLPWSQIRDVSKLLLGFMLFIISIQKIASMLPWSQIRDVSKLLLGFMLFIISIQKIASMLPWSQIRDVSKLLLGFMLFIISIQKIASMLPWSQIRDVSKLLLGFMLFIISIQKIASMLPWSQIRDVSKLLLGFMLFIIS
YPR117W	YPR117W_idr_8	0.930555	0.782370589205	DSQEKNFTIIDASVYRFMDGTTYKPSPEVIIQFTDSQEKNFTIIDASVYRFMDGTTYKPSPEVIIQFTDSQEKNFTIIDASVYRFMDGTTYKPSPEVIIQFTDSQEKNFTIIDASVYRFMDGTTYKPSPEVIIQFTDSQEKNFTIIDASVYRFMDGTTYKPSPEVIIQFTDSQEKNFTIIDASVYRFMDGTTYKPSPEVIIQFTDSQEKNFTIIDASVYRFMDGTTYKPSPEVIIQFTDSQEKNFTIIDASVYRFM
