## Supplementary File 2 for "Discovering molecular features of intrinsically disordered regions by using evolution for contrastive learning": filter_135_idr_activations.txt

YBR030W	YBR030W_idr_3	0.993213	0.730006534565	EDEEDEDGQAKSDNLSDDIESEEEEEEEEGDDEDEEDEDGQAKSDNLSDDIESEEEEEEEEGDDEDEEDEDGQAKSDNLSDDIESEEEEEEEEGDDEDEEDEDGQAKSDNLSDDIESEEEEEEEEGDDEDEEDEDGQAKSDNLSDDIESEEEEEEEEGDDEDEEDEDGQAKSDNLSDDIESEEEEEEEEGDDEDEEDEDGQAKSDNLSDDIESEEEEEEEEGDDEDEEDEDGQAKSDNLSDDIESEEEEEEEEGDD
YCL043C	YCL043C_idr_2	1.04481	0.7679332111	KALYEEAQEKAAEEADADAELADEEDAIHDELKALYEEAQEKAAEEADADAELADEEDAIHDELKALYEEAQEKAAEEADADAELADEEDAIHDELKALYEEAQEKAAEEADADAELADEEDAIHDELKALYEEAQEKAAEEADADAELADEEDAIHDELKALYEEAQEKAAEEADADAELADEEDAIHDELKALYEEAQEKAAEEADADAELADEEDAIHDELKALYEEAQEKAAEEADADAELADEEDAIHDEL
YDR346C	YDR346C_idr_2	1.36055	1.0	DEEESSADEDDNEDEDEESGDSEEESGSEEEDEEESSADEDDNEDEDEESGDSEEESGSEEEDEEESSADEDDNEDEDEESGDSEEESGSEEEDEEESSADEDDNEDEDEESGDSEEESGSEEEDEEESSADEDDNEDEDEESGDSEEESGSEEEDEEESSADEDDNEDEDEESGDSEEESGSEEEDEEESSADEDDNEDEDEESGDSEEESGSEEEDEEESSADEDDNEDEDEESGDSEEESGSEEEDEEESSAD
YDR395W	YDR395W_idr_4	1.03412	0.760073508164	DAVTEGKSLEGDLTPEEEEEYFIECDDDMKETVLDAVTEGKSLEGDLTPEEEEEYFIECDDDMKETVLDAVTEGKSLEGDLTPEEEEEYFIECDDDMKETVLDAVTEGKSLEGDLTPEEEEEYFIECDDDMKETVLDAVTEGKSLEGDLTPEEEEEYFIECDDDMKETVLDAVTEGKSLEGDLTPEEEEEYFIECDDDMKETVLDAVTEGKSLEGDLTPEEEEEYFIECDDDMKETVLDAVTEGKSLEGDLTPEEE
YFR033C	YFR033C_idr_2	1.02854	0.755968245062	VPVVAAAEDDDNEQHEEKAAEGEEKEEENGDEDEDEDEDEDVPVVAAAEDDDNEQHEEKAAEGEEKEEENGDEDEDEDEDEDVPVVAAAEDDDNEQHEEKAAEGEEKEEENGDEDEDEDEDEDVPVVAAAEDDDNEQHEEKAAEGEEKEEENGDEDEDEDEDEDVPVVAAAEDDDNEQHEEKAAEGEEKEEENGDEDEDEDEDEDVPVVAAAEDDDNEQHEEKAAEGEEKEEENGDEDEDEDEDEDVPVVAAAEDD
YFR039C	YFR039C_idr_2	1.13632	0.835189641706	EDYEDDENENEDEDEDEDEDDVGIEDENKEYEFDGVQDEDYEDDENENEDEDEDEDEDDVGIEDENKEYEFDGVQDEDYEDDENENEDEDEDEDEDDVGIEDENKEYEFDGVQDEDYEDDENENEDEDEDEDEDDVGIEDENKEYEFDGVQDEDYEDDENENEDEDEDEDEDDVGIEDENKEYEFDGVQDEDYEDDENENEDEDEDEDEDDVGIEDENKEYEFDGVQDEDYEDDENENEDEDEDEDEDDVGIEDEN
YGL164C	YGL164C_idr_7	1.30028	0.955701640405	IEEDEEEDEEEDEEEGKDGEERKEEEEEENKLEDKIEEDEEEDEEEDEEEGKDGEERKEEEEEENKLEDKIEEDEEEDEEEDEEEGKDGEERKEEEEEENKLEDKIEEDEEEDEEEDEEEGKDGEERKEEEEEENKLEDKIEEDEEEDEEEDEEEGKDGEERKEEEEEENKLEDKIEEDEEEDEEEDEEEGKDGEERKEEEEEENKLEDKIEEDEEEDEEEDEEEGKDGEERKEEEEEENKLEDKIEEDEEEDEEE
YGL207W	YGL207W_idr_7	1.0413	0.765352679899	LATGSDDEASDESEEEVSEYEASEDDVSDESAFSEDEEGSEVDDDISGDESEDYTGDESEEGEDWDELEKKAARADRGANFRDLATGSDDEASDESEEEVSEYEASEDDVSDESAFSEDEEGSEVDDDISGDESEDYTGDESEEGEDWDELEKKAARADRGANFRDLATGSDDEASDESEEEVSEYEASEDDVSDESAFSEDEEGSEVDDDISGDESEDYTGDESEEGEDWDELEKKAARADRGANFRDLATGSDD
YGR103W	YGR103W_idr_6	0.981334	0.721275293403	PVEEGEEEESESESESEDQVEEEDQEVVAGEEDDDDDEELQAQKELELEAQGIKYSETSEADKDVNKSKNKKRKVDEEEEEKKLKPVEEGEEEESESESESEDQVEEEDQEVVAGEEDDDDDEELQAQKELELEAQGIKYSETSEADKDVNKSKNKKRKVDEEEEEKKLKPVEEGEEEESESESESEDQVEEEDQEVVAGEEDDDDDEELQAQKELELEAQGIKYSETSEADKDVNKSKNKKRKVDEEEEEKKLKP
YGR116W	YGR116W_idr_1	1.0495	0.771376693945	EETGDSKLVPRDEEEIVNDNDETKAPSEEEEGEDVFDSSEEDEDIDEDEDEETGDSKLVPRDEEEIVNDNDETKAPSEEEEGEDVFDSSEEDEDIDEDEDEETGDSKLVPRDEEEIVNDNDETKAPSEEEEGEDVFDSSEEDEDIDEDEDEETGDSKLVPRDEEEIVNDNDETKAPSEEEEGEDVFDSSEEDEDIDEDEDEETGDSKLVPRDEEEIVNDNDETKAPSEEEEGEDVFDSSEEDEDIDEDEDEETGDS
YGR116W	YGR116W_idr_10	1.03954	0.764058997189	DWALEIENEELENGNDNNEAEEEEIDEETGAIKSTKKKISLQDDWALEIENEELENGNDNNEAEEEEIDEETGAIKSTKKKISLQDDWALEIENEELENGNDNNEAEEEEIDEETGAIKSTKKKISLQDDWALEIENEELENGNDNNEAEEEEIDEETGAIKSTKKKISLQDDWALEIENEELENGNDNNEAEEEEIDEETGAIKSTKKKISLQDDWALEIENEELENGNDNNEAEEEEIDEETGAIKSTKKKISL
YGR187C	YGR187C_idr_3	0.983315	0.722731595491	AGAVEEMPSKNAEEEEEEESEEEEDDDEEDEIVEVAAGAVEEMPSKNAEEEEEEESEEEEDDDEEDEIVEVAAGAVEEMPSKNAEEEEEEESEEEEDDDEEDEIVEVAAGAVEEMPSKNAEEEEEEESEEEEDDDEEDEIVEVAAGAVEEMPSKNAEEEEEEESEEEEDDDEEDEIVEVAAGAVEEMPSKNAEEEEEEESEEEEDDDEEDEIVEVAAGAVEEMPSKNAEEEEEEESEEEEDDDEEDEIVEVAAGAV
YGR214W	YGR214W_idr_2	1.17639	0.86464188602	EVEQQVAEEATTEEAGEEEAKEEVTEEQAEATEWAEENADNVEWEVEQQVAEEATTEEAGEEEAKEEVTEEQAEATEWAEENADNVEWEVEQQVAEEATTEEAGEEEAKEEVTEEQAEATEWAEENADNVEWEVEQQVAEEATTEEAGEEEAKEEVTEEQAEATEWAEENADNVEWEVEQQVAEEATTEEAGEEEAKEEVTEEQAEATEWAEENADNVEWEVEQQVAEEATTEEAGEEEAKEEVTEEQAEATEWAE
YHR115C	YHR115C_idr_2	0.968767	0.712038582849	TLESESESEFENEDEDEPDIEMDIDMEINNNLGVRLVDTLESESESEFENEDEDEPDIEMDIDMEINNNLGVRLVDTLESESESEFENEDEDEPDIEMDIDMEINNNLGVRLVDTLESESESEFENEDEDEPDIEMDIDMEINNNLGVRLVDTLESESESEFENEDEDEPDIEMDIDMEINNNLGVRLVDTLESESESEFENEDEDEPDIEMDIDMEINNNLGVRLVDTLESESESEFENEDEDEPDIEMDIDMEI
YJL069C	YJL069C_idr_4	0.986488	0.725063466243	NEDSQDKNEDTMDVDDEDDSSSDDYSEDSEEAAWIDSDDEKIKVPNEDSQDKNEDTMDVDDEDDSSSDDYSEDSEEAAWIDSDDEKIKVPNEDSQDKNEDTMDVDDEDDSSSDDYSEDSEEAAWIDSDDEKIKVPNEDSQDKNEDTMDVDDEDDSSSDDYSEDSEEAAWIDSDDEKIKVPNEDSQDKNEDTMDVDDEDDSSSDDYSEDSEEAAWIDSDDEKIKVPNEDSQDKNEDTMDVDDEDDSSSDDYSEDSEE
YKR048C	YKR048C_idr_6	1.23888	0.910571871719	FEFEEDEEEADEDEDEEEDDDHGLEDDDGESAEEQDDFAGRPEQAPEFEFEEDEEEADEDEDEEEDDDHGLEDDDGESAEEQDDFAGRPEQAPEFEFEEDEEEADEDEDEEEDDDHGLEDDDGESAEEQDDFAGRPEQAPEFEFEEDEEEADEDEDEEEDDDHGLEDDDGESAEEQDDFAGRPEQAPEFEFEEDEEEADEDEDEEEDDDHGLEDDDGESAEEQDDFAGRPEQAPEFEFEEDEEEADEDEDEEEDDD
YKR072C	YKR072C_idr_5	0.961965	0.707039526497	EEEDDDEDEEEDDDEEEDTEDKNENNNDDDDDDDDDDDDDDDDDDDDDDDDEDEDEAETPGIIDKHQEEEDDDEDEEEDDDEEEDTEDKNENNNDDDDDDDDDDDDDDDDDDDDDDDDEDEDEAETPGIIDKHQEEEDDDEDEEEDDDEEEDTEDKNENNNDDDDDDDDDDDDDDDDDDDDDDDDEDEDEAETPGIIDKHQEEEDDDEDEEEDDDEEEDTEDKNENNNDDDDDDDDDDDDDDDDDDDDDDDDEDED
YLR009W	YLR009W_idr_2	1.14524	0.841747688676	AKEQERAESVSEQEESEEEEEDMEIDSDEEEEEQLEKQKILAKEQERAESVSEQEESEEEEEDMEIDSDEEEEEQLEKQKILAKEQERAESVSEQEESEEEEEDMEIDSDEEEEEQLEKQKILAKEQERAESVSEQEESEEEEEDMEIDSDEEEEEQLEKQKILAKEQERAESVSEQEESEEEEEDMEIDSDEEEEEQLEKQKILAKEQERAESVSEQEESEEEEEDMEIDSDEEEEEQLEKQKILAKEQERAESV
YLR048W	YLR048W_idr_2	1.13571	0.834741737472	EVEQVAEEAAAAEEGEEEEVKEEVTEGQAEATEWAEENADNVEWEVEQVAEEAAAAEEGEEEEVKEEVTEGQAEATEWAEENADNVEWEVEQVAEEAAAAEEGEEEEVKEEVTEGQAEATEWAEENADNVEWEVEQVAEEAAAAEEGEEEEVKEEVTEGQAEATEWAEENADNVEWEVEQVAEEAAAAEEGEEEEVKEEVTEGQAEATEWAEENADNVEWEVEQVAEEAAAAEEGEEEEVKEEVTEGQAEATEWAE
YML074C	YML074C_idr_2	0.971774	0.714248664304	DFLGGDFDEDEIDEESSEEEEEEKTQKKKKSKGKKAESESEDDEEDDDEDDDFLGGDFDEDEIDEESSEEEEEEKTQKKKKSKGKKAESESEDDEEDDDEDDDFLGGDFDEDEIDEESSEEEEEEKTQKKKKSKGKKAESESEDDEEDDDEDDDFLGGDFDEDEIDEESSEEEEEEKTQKKKKSKGKKAESESEDDEEDDDEDDDFLGGDFDEDEIDEESSEEEEEEKTQKKKKSKGKKAESESEDDEEDDDEDDD
YMR235C	YMR235C_idr_3	1.02993	0.756992326573	DFEEVDSEDEEGEDEEDEDEDEKLEEIETERLEKELLEVQVDDLAERLAETEIKDFEEVDSEDEEGEDEEDEDEDEKLEEIETERLEKELLEVQVDDLAERLAETEIKDFEEVDSEDEEGEDEEDEDEDEKLEEIETERLEKELLEVQVDDLAERLAETEIKDFEEVDSEDEEGEDEEDEDEDEKLEEIETERLEKELLEVQVDDLAERLAETEIKDFEEVDSEDEEGEDEEDEDEDEKLEEIETERLEKELLEVQ
YMR260C	YMR260C_idr_2	1.04266	0.766350651187	FGFESDEDVNFEFGNADEDDEEGEDEELDIDDIFGFESDEDVNFEFGNADEDDEEGEDEELDIDDIFGFESDEDVNFEFGNADEDDEEGEDEELDIDDIFGFESDEDVNFEFGNADEDDEEGEDEELDIDDIFGFESDEDVNFEFGNADEDDEEGEDEELDIDDIFGFESDEDVNFEFGNADEDDEEGEDEELDIDDIFGFESDEDVNFEFGNADEDDEEGEDEELDIDDIFGFESDEDVNFEFGNADEDDEEGED
YNL207W	YNL207W_idr_3	0.960051	0.705632115364	NAVYNSDDDMSNDEAEEENGEGDYSEEDEYYDSELDNESSEDDSEDAQEEENERIIEALSSNAVYNSDDDMSNDEAEEENGEGDYSEEDEYYDSELDNESSEDDSEDAQEEENERIIEALSSNAVYNSDDDMSNDEAEEENGEGDYSEEDEYYDSELDNESSEDDSEDAQEEENERIIEALSSNAVYNSDDDMSNDEAEEENGEGDYSEEDEYYDSELDNESSEDDSEDAQEEENERIIEALSSNAVYNSDDDMSN
YOR254C	YOR254C_idr_6	1.02966	0.756796937989	QVEVYSEEDDEYSTDDDETESDDESDASDYTDIDTDTEAEDDESPEQVEVYSEEDDEYSTDDDETESDDESDASDYTDIDTDTEAEDDESPEQVEVYSEEDDEYSTDDDETESDDESDASDYTDIDTDTEAEDDESPEQVEVYSEEDDEYSTDDDETESDDESDASDYTDIDTDTEAEDDESPEQVEVYSEEDDEYSTDDDETESDDESDASDYTDIDTDTEAEDDESPEQVEVYSEEDDEYSTDDDETESDDESD
YPL147W	YPL147W_idr_2	1.08086	0.794430005939	NEIEELERKLERVKGWEDERTKLREKLEIINEIEELERKLERVKGWEDERTKLREKLEIINEIEELERKLERVKGWEDERTKLREKLEIINEIEELERKLERVKGWEDERTKLREKLEIINEIEELERKLERVKGWEDERTKLREKLEIINEIEELERKLERVKGWEDERTKLREKLEIINEIEELERKLERVKGWEDERTKLREKLEIINEIEELERKLERVKGWEDERTKLREKLEIINEIEELERKLERVKGW
YPR018W	YPR018W_idr_4	0.960362	0.705861061719	DVEWVNEEEEGEVDNLESGEEEEEEEDDEDVPSEGEFDGFLDSEENSDLDGLPCAKRDVEWVNEEEEGEVDNLESGEEEEEEEDDEDVPSEGEFDGFLDSEENSDLDGLPCAKRDVEWVNEEEEGEVDNLESGEEEEEEEDDEDVPSEGEFDGFLDSEENSDLDGLPCAKRDVEWVNEEEEGEVDNLESGEEEEEEEDDEDVPSEGEFDGFLDSEENSDLDGLPCAKRDVEWVNEEEEGEVDNLESGEEEEEEEDD
