## Supplementary File 2 for "Discovering molecular features of intrinsically disordered regions by using evolution for contrastive learning": filter_136_idr_activations.txt

YBR152W	YBR152W_idr_3	1.82992	0.784141226601	PNDGQESNESDGSPESDESPESEESSDNSDSSDSPNDGQESNESDGSPESDESPESEESSDNSDSSDSPNDGQESNESDGSPESDESPESEESSDNSDSSDSPNDGQESNESDGSPESDESPESEESSDNSDSSDSPNDGQESNESDGSPESDESPESEESSDNSDSSDSPNDGQESNESDGSPESDESPESEESSDNSDSSDSPNDGQESNESDGSPESDESPESEESSDNSDSSDSPNDGQESNESDGSPESDE
YBR162C	YBR162C_idr_3	1.70174	0.7292163083	AVPSSYTKDSTVLSSSAQAVETSESQSSISSSKTTSSAAAASSSSSSSAVPSSYTKDSTVLSSSAQAVETSESQSSISSSKTTSSAAAASSSSSSSAVPSSYTKDSTVLSSSAQAVETSESQSSISSSKTTSSAAAASSSSSSSAVPSSYTKDSTVLSSSAQAVETSESQSSISSSKTTSSAAAASSSSSSSAVPSSYTKDSTVLSSSAQAVETSESQSSISSSKTTSSAAAASSSSSSSAVPSSYTKDSTVLSSS
YEL040W	YEL040W_idr_3	1.68085	0.720265719364	DPHKGATTSSTQKSSSSTATSSSKTSSDHSSSTKKSSKTSSTASSSSSSSSSSSSSSSTATKNGDKVVSSVSSSVTSQTQTTSSVSGSASSSTSSMSGNNAGANVAANWRLTVDPHKGATTSSTQKSSSSTATSSSKTSSDHSSSTKKSSKTSSTASSSSSSSSSSSSSSSTATKNGDKVVSSVSSSVTSQTQTTSSVSGSASSSTSSMSGNNAGANVAANWRLTVDPHKGATTSSTQKSSSSTATSSSKTSSDHS
YGL209W	YGL209W_idr_5	1.82496	0.782015680107	PVSAPSTTIESPSSPSDSSHTSASSSAISLPFSNAPSQPVSAPSTTIESPSSPSDSSHTSASSSAISLPFSNAPSQPVSAPSTTIESPSSPSDSSHTSASSSAISLPFSNAPSQPVSAPSTTIESPSSPSDSSHTSASSSAISLPFSNAPSQPVSAPSTTIESPSSPSDSSHTSASSSAISLPFSNAPSQPVSAPSTTIESPSSPSDSSHTSASSSAISLPFSNAPSQPVSAPSTTIESPSSPSDSSHTSASSSAI
YGR014W	YGR014W_idr_2	1.8877	0.80890346014	DSNSNSGGSSDGSSSSNSNSGSSGSGSNSNSGVSSSSGNSYQDAGTLEYSSKSNSNVSTSSKSDSNSNSGGSSDGSSSSNSNSGSSGSGSNSNSGVSSSSGNSYQDAGTLEYSSKSNSNVSTSSKSDSNSNSGGSSDGSSSSNSNSGSSGSGSNSNSGVSSSSGNSYQDAGTLEYSSKSNSNVSTSSKSDSNSNSGGSSDGSSSSNSNSGSSGSGSNSNSGVSSSSGNSYQDAGTLEYSSKSNSNVSTSSKSDSNS
YGR023W	YGR023W_idr_1	1.86111	0.797509437764	ASCNPTRKKSSASSLSMWRTILMALTTLPLSVLSQELVPANSTTSSTAPSITSLSAVESFTSSTDATSSASLSTPSIASVSFTSFPQSSSLLTLSSTLSSELSSSSMQVSSSSTSSSSSEVTSSSSSSSSTLFSYSSSFSSSSSSSSSSSSSSSSSSSSSSSYFTLSTSSSSSIYSSSSYPSFSSSSSSNPTSSITSTSASSSITPASEYSNLAKTITSIIEGQTILSNYYTTITYSPTASASSGKNSHHSGLSKK
YGR159C	YGR159C_idr_1	1.95749	0.838806645354	AKTTKVKGNKKEVKASKQAKEEKAKAVSSSSSESSSSSSSSSESESESESESESSSSSSSSDSESSSSSSSDSESEAETKKEESKDSSSSSSDSSSDEEEEEEKEETKKEESKESSSSDSSSSSSSDSESEKEESNDKKRKSEDAEEEEDEESSNKKQKNEEAKTTKVKGNKKEVKASKQAKEEKAKAVSSSSSESSSSSSSSSESESESESESESSSSSSSSDSESSSSSSSDSESEAETKKEESKDSSSSSSDS
YGR189C	YGR189C_idr_2	1.69073	0.724499750768	RYDQAQEDFAVLANGGSISSSSTSSSTVSSSASSTVSSSVSSTVSSSASSTVSSSVSSTVSSSSSVSSSSSTSPSSSTATSSKTLASSSVTTSSSISSFEKQSSSSSKKTVASSSTSESIISSTKTPATVSSTTRSTVAPTTQQSSVSSDSPVQDKGGVATSSNDVTSSTTQISSKYTSTIQSSSSEASSTNSVQISNGADLAQSLPREGKLFSVLVALLALLRYDQAQEDFAVLANGGSISSSSTSSSTVSSSAS
YGR279C	YGR279C_idr_2	1.8505	0.79295981813	PVAALEENAVVNSAPAAATSTTSSAASVATAAASSSENNSQVSAAASPASSSAATSTQSSSSSQASSSSSSGEDPVAALEENAVVNSAPAAATSTTSSAASVATAAASSSENNSQVSAAASPASSSAATSTQSSSSSQASSSSSSGEDPVAALEENAVVNSAPAAATSTTSSAASVATAAASSSENNSQVSAAASPASSSAATSTQSSSSSQASSSSSSGEDPVAALEENAVVNSAPAAATSTTSSAASVATAAAS
YIL011W	YIL011W_idr_2	2.27821	0.976239751428	AGISITSLGQTVSESGSESATASSDASSASESSSAASSSASESSSAASSSASESSSAASSSASESSSAASSSASEAAKSSSSAKSSGSSAASSAASSASSKASSAASSSAKASSSAEKSTNSSSSATSKNAGAAMDMGFFSAGVGAAIAGAAAMLLAGISITSLGQTVSESGSESATASSDASSASESSSAASSSASESSSAASSSASESSSAASSSASESSSAASSSASEAAKSSSSAKSSGSSAASSAASSASS
YIL117C	YIL117C_idr_1	1.76642	0.756933618483	TVITIAKRGLPKLTTSTSSTTTASSSSTITSVASSSSSLPLLTVITIAKRGLPKLTTSTSSTTTASSSSTITSVASSSSSLPLLTVITIAKRGLPKLTTSTSSTTTASSSSTITSVASSSSSLPLLTVITIAKRGLPKLTTSTSSTTTASSSSTITSVASSSSSLPLLTVITIAKRGLPKLTTSTSSTTTASSSSTITSVASSSSSLPLLTVITIAKRGLPKLTTSTSSTTTASSSSTITSVASSSSSLPLLTVIT
YIL119C	YIL119C_idr_8	2.0047	0.859038926056	SSNSNSNSNSNSNSNSNSGSIDENELNNSNSSSSNSNSNSNSNSNSNSNSGSIDENELNNSNSSSSNSNSNSNSNSNSNSNSGSIDENELNNSNSSSSNSNSNSNSNSNSNSNSGSIDENELNNSNSSSSNSNSNSNSNSNSNSNSGSIDENELNNSNSSSSNSNSNSNSNSNSNSNSGSIDENELNNSNSSSSNSNSNSNSNSNSNSNSGSIDENELNNSNSSSSNSNSNSNSNSNSNSNSGSIDENELNNSNSS
YIL123W	YIL123W_idr_2	1.82452	0.781827389687	DSDGHTVTPAASEVATAATSAIITTSVLAPTSSAAAADSSASIAVSSAALAKNEKISDAAASATASTSQGASSSSSSSSATSTLESSSVSSSSEEAAPTSTVVSTSSATQSSASSATKSSTSSTSPSTSTSTSTSSTSSSSSSSSSSSSSSSGSGSIYGDLADFSGDSDGHTVTPAASEVATAATSAIITTSVLAPTSSAAAADSSASIAVSSAALAKNEKISDAAASATASTSQGASSSSSSSSATSTLESSSVS
YKL096W	YKL096W_idr_2	2.33366	1.0	DSSSSSSASASSASASSSTKHSSSIESVETSTTVETSSASSPTDSSSSSSASASSASASSSTKHSSSIESVETSTTVETSSASSPTDSSSSSSASASSASASSSTKHSSSIESVETSTTVETSSASSPTDSSSSSSASASSASASSSTKHSSSIESVETSTTVETSSASSPTDSSSSSSASASSASASSSTKHSSSIESVETSTTVETSSASSPTDSSSSSSASASSASASSSTKHSSSIESVETSTTVETSSASS
YKR042W	YKR042W_idr_2	2.09626	0.898272805745	AATTATSAAADGKVESVAAATTTLSSTAAAATTSAAASSSSSSSSSSSSSSSVAATTATSAAADGKVESVAAATTTLSSTAAAATTSAAASSSSSSSSSSSSSSSVAATTATSAAADGKVESVAAATTTLSSTAAAATTSAAASSSSSSSSSSSSSSSVAATTATSAAADGKVESVAAATTTLSSTAAAATTSAAASSSSSSSSSSSSSSSVAATTATSAAADGKVESVAAATTTLSSTAAAATTSAAASSSSSSS
YKR092C	YKR092C_idr_1	2.07588	0.889537274505	ASKKIKVDEVPKLSVKEKEIEEKSSSSSSSSSSSSSSSSSSSSSSSSSGESSSSSSSSSSSSSSDSSDSSDSESSSSSSSSSSSSSSSSDSESSSESDSSSSGSSSSSSSSSDESSSESESEDETKKRDESTSSDSSDSDSDSDSGSSSELETKEATADESKAEETPASSNESTPSASSSSSANKLNIPAGTDEIKEGQRKHFSRVDRSKINFEAWELTDNTYKGAAGTWGEKANEKLGRVRGKDFTKNKNKMKRG
YLR310C	YLR310C_idr_1	1.67451	0.717545673708	SDTNTSIPNTSSAREAGNASQTPSISSSSNTSTTTNTESSSASLSSSPSTSELTSDTNTSIPNTSSAREAGNASQTPSISSSSNTSTTTNTESSSASLSSSPSTSELTSDTNTSIPNTSSAREAGNASQTPSISSSSNTSTTTNTESSSASLSSSPSTSELTSDTNTSIPNTSSAREAGNASQTPSISSSSNTSTTTNTESSSASLSSSPSTSELTSDTNTSIPNTSSAREAGNASQTPSISSSSNTSTTTNTESS
YLR332W	YLR332W_idr_1	1.92686	0.825683834946	LSFTTKNSFRLLLLILSCISTIRAQFFVQSSSSNSSAVSTARSSVSRVSSSSSILSSSMVSSSSADSSSLTSSTSSRSLVSHTSSSTSIASISFTSFSFSSDSSTSSSSSASSDSSSSSSFSISSTSATSESSTSSTQTSTSSSSSLSSTPSSSSSPSTITSAPSTSSTPSTTAYNQGSTITSIINGLSFTTKNSFRLLLLILSCISTIRAQFFVQSSSSNSSAVSTARSSVSRVSSSSSILSSSMVSSSSADSSS
YLR390W-A	YLR390W-A_idr_2	1.96347	0.841368641482	KSSCSEQNASLGDSSSSASSSASSSSKASSSTKASSSSASSSTKASSSSASSSTKASSSSAAPSSSKASSTESSSSSSSSTKAPSSEESSSTYVSSSKQASSTSEAHSSSAASSTVSQETVSSALPTSTAVISTFSEGSGNVLEAGKSVFIAAVAAMLIKSSCSEQNASLGDSSSSASSSASSSSKASSSTKASSSSASSSTKASSSSASSSTKASSSSAAPSSSKASSTESSSSSSSSTKAPSSEESSSTYVSSS
YMR006C	YMR006C_idr_2	1.63941	0.702507061912	AIASAISEATDGIPITALLGSSTSGNTTSNSTTSTSSNVTSNSNSSSNTTLNSNSSSSSISSSTARSSSSTANKANAAAISYANTNTLAIASAISEATDGIPITALLGSSTSGNTTSNSTTSTSSNVTSNSNSSSNTTLNSNSSSSSISSSTARSSSSTANKANAAAISYANTNTLAIASAISEATDGIPITALLGSSTSGNTTSNSTTSTSSNVTSNSNSSSNTTLNSNSSSSSISSSTARSSSSTANKANAAAI
YMR008C	YMR008C_idr_2	1.70439	0.730353304548	SSSASLSASAAAASASASASASASASASGSSTHKKNAGNALVNYSNLNTNTFIGVLSVISAVFGSSSASLSASAAAASASASASASASASASGSSTHKKNAGNALVNYSNLNTNTFIGVLSVISAVFGSSSASLSASAAAASASASASASASASASGSSTHKKNAGNALVNYSNLNTNTFIGVLSVISAVFGSSSASLSASAAAASASASASASASASASGSSTHKKNAGNALVNYSNLNTNTFIGVLSVISAVFG
YMR305C	YMR305C_idr_2	1.75214	0.750812340859	GETIVPVNENAVVATTSSTAVASQATTSTLEPTTSANVVTSQQQTSTLQSSEAASTVGSSTSSSPSSSSSTSSSASSSAGETIVPVNENAVVATTSSTAVASQATTSTLEPTTSANVVTSQQQTSTLQSSEAASTVGSSTSSSPSSSSSTSSSASSSAGETIVPVNENAVVATTSSTAVASQATTSTLEPTTSANVVTSQQQTSTLQSSEAASTVGSSTSSSPSSSSSTSSSASSSAGETIVPVNENAVVATTSST
YMR307W	YMR307W_idr_3	1.98864	0.852155240803	SCSSALKEIGSMGTNSASGSVDLGSGTESSTASSNASGSSSKSNSGSSGSSSSSSSSSASSSSSSKKNAATNVSCSSALKEIGSMGTNSASGSVDLGSGTESSTASSNASGSSSKSNSGSSGSSSSSSSSSASSSSSSKKNAATNVSCSSALKEIGSMGTNSASGSVDLGSGTESSTASSNASGSSSKSNSGSSGSSSSSSSSSASSSSSSKKNAATNVSCSSALKEIGSMGTNSASGSVDLGSGTESSTASSNAS
YNL058C	YNL058C_idr_5	1.70657	0.731286021526	TTTSSTALSKPTSSVVSETSSKSLPSLTSSAFSTSSGATSSSTTTSSTALSKPTSSVVSETSSKSLPSLTSSAFSTSSGATSSSTTTSSTALSKPTSSVVSETSSKSLPSLTSSAFSTSSGATSSSTTTSSTALSKPTSSVVSETSSKSLPSLTSSAFSTSSGATSSSTTTSSTALSKPTSSVVSETSSKSLPSLTSSAFSTSSGATSSSTTTSSTALSKPTSSVVSETSSKSLPSLTSSAFSTSSGATSSSTTTS
YNL066W	YNL066W_idr_3	1.73175	0.742075890132	TSTEASSTVASTTTLISESSVTKSSSKVASSSESTEQIATTSSSAQTTLTSSETSTSESSVPISTSGSASTSSAASSATTSTEASSTVASTTTLISESSVTKSSSKVASSSESTEQIATTSSSAQTTLTSSETSTSESSVPISTSGSASTSSAASSATTSTEASSTVASTTTLISESSVTKSSSKVASSSESTEQIATTSSSAQTTLTSSETSTSESSVPISTSGSASTSSAASSATTSTEASSTVASTTTLISES
YNL283C	YNL283C_idr_5	2.17759	0.933124616689	STSSTATSTSTTSSSSTSVSSKTSTKLDTKTSTSSSATHSSSSSSTTSTTTSSSETTTSSSSSSSSSSTSTTSTTSTTSSTTSTSSSPSTTSSSTSASSSSETSSTQATSSSTTSTSSSTSTATVTSTPSSTSIGTSTHYTTRVVTQSVVSQANQQASTIFTTRTSVYATVSSTSSSTSSLLNGKSSSSKSKGLSGSTSSTATSTSTTSSSSTSVSSKTSTKLDTKTSTSSSATHSSSSSSTTSTTTSSSETTTSS
YOL030W	YOL030W_idr_4	1.93278	0.828217888898	CDAKDDDDEEDDDTSSSSSSSSSSSSSASSSSESSSSTSKASSSSPSASETSLLKSAASATSSSQSSSKSKGAAGIIEIPLIFRALCDAKDDDDEEDDDTSSSSSSSSSSSSSASSSSESSSSTSKASSSSPSASETSLLKSAASATSSSQSSSKSKGAAGIIEIPLIFRALCDAKDDDDEEDDDTSSSSSSSSSSSSSASSSSESSSSTSKASSSSPSASETSLLKSAASATSSSQSSSKSKGAAGIIEIPLIFR
YOL105C	YOL105C_idr_6	1.87508	0.803495601942	SVESSSSKEGSSTSYMPSTTSSLSSAQISSTTRRTSTDMKSSEMIATTVSTTSTTSSSTSSTTSSTTSSTTSSTTSSTTSSSTSSTTSSTTSSTTSSTTSSTTSSTTSSTTSSTTSSTTSIFSVTSSSSSITLSSSEHTTVDSRTSSPSSTLVPVSSSSSTLSTPKVTSMTPSTSSTIPIVTSVELVTSVVTKAIVSTSDQHQETIFVTRTSVVERSSEVATATAAASNNRSNSTSKQRLSGSVESSSSKEGSSTS
YOR008C	YOR008C_idr_2	1.81909	0.7795002713	NSISSSDSSTESTSASSSTTSSTTSSTTSTTSSTTSSTTSSMASSSTVQNSPESTQAAASISTSQSSSTVTSESSLTSDTLATSSTSSQSQDATSIIYSTTFHTEGGSTIFVTNTITASAQNSGSATGTAGSDSTSGSKTHKKKANSISSSDSSTESTSASSSTTSSTTSSTTSTTSSTTSSTTSSMASSSTVQNSPESTQAAASISTSQSSSTVTSESSLTSDTLATSSTSSQSQDATSIIYSTTFHTEGGSTIF
YOR010C	YOR010C_idr_2	1.6806	0.720157271029	TTAASSTEASSAATSSAVASSSETTSSAVASSSEATSSAVASSSEASSSAATSSAVASSSEATSSTVASSTKAASSTKASSSAVSSAVATTAASSTEASSAATSSAVASSSETTSSAVASSSEATSSAVASSSEASSSAATSSAVASSSEATSSTVASSTKAASSTKASSSAVSSAVATTAASSTEASSAATSSAVASSSETTSSAVASSSEATSSAVASSSEASSSAATSSAVASSSEATSSTVASSTKAASSTK
YOR178C	YOR178C_idr_10	1.87171	0.802048432219	LPILGSQHQSLYSGSSSYSSSSSSISSSLSFASSNNSSTNSSSASCSLPILGSQHQSLYSGSSSYSSSSSSISSSLSFASSNNSSTNSSSASCSLPILGSQHQSLYSGSSSYSSSSSSISSSLSFASSNNSSTNSSSASCSLPILGSQHQSLYSGSSSYSSSSSSISSSLSFASSNNSSTNSSSASCSLPILGSQHQSLYSGSSSYSSSSSSISSSLSFASSNNSSTNSSSASCSLPILGSQHQSLYSGSSSYSSS
