## Supplementary File 2 for "Discovering molecular features of intrinsically disordered regions by using evolution for contrastive learning": filter_137_idr_activations.txt

YBL099W	YBL099W_idr_1	0.578516	0.700875461936	LARTAAIRSLSRTLINSTKAARPAAAALASTRRLASTKALARTAAIRSLSRTLINSTKAARPAAAALASTRRLASTKALARTAAIRSLSRTLINSTKAARPAAAALASTRRLASTKALARTAAIRSLSRTLINSTKAARPAAAALASTRRLASTKALARTAAIRSLSRTLINSTKAARPAAAALASTRRLASTKALARTAAIRSLSRTLINSTKAARPAAAALASTRRLASTKALARTAAIRSLSRTLINSTKAAR
YBR231C	YBR231C_idr_3	0.601671	0.728927779373	FKQQAPAAPVQLEKAVRTKSNESRQHLRRPLKRPPLLEQIISGGFKQQAPAAPVQLEKAVRTKSNESRQHLRRPLKRPPLLEQIISGGFKQQAPAAPVQLEKAVRTKSNESRQHLRRPLKRPPLLEQIISGGFKQQAPAAPVQLEKAVRTKSNESRQHLRRPLKRPPLLEQIISGGFKQQAPAAPVQLEKAVRTKSNESRQHLRRPLKRPPLLEQIISGGFKQQAPAAPVQLEKAVRTKSNESRQHLRRPLKRPPL
YCL048W	YCL048W_idr_1	0.62122	0.752611308072	NRITRKSCLFAIIFASLFVTHALGAAIDPPRRPNRITRKSCLFAIIFASLFVTHALGAAIDPPRRPNRITRKSCLFAIIFASLFVTHALGAAIDPPRRPNRITRKSCLFAIIFASLFVTHALGAAIDPPRRPNRITRKSCLFAIIFASLFVTHALGAAIDPPRRPNRITRKSCLFAIIFASLFVTHALGAAIDPPRRPNRITRKSCLFAIIFASLFVTHALGAAIDPPRRPNRITRKSCLFAIIFASLFVTHALGA
YDR258C	YDR258C_idr_1	0.589111	0.713711035459	LRQATKAPIQKYLQRTQLLRRSTPRIYTIVQCKLRQATKAPIQKYLQRTQLLRRSTPRIYTIVQCKLRQATKAPIQKYLQRTQLLRRSTPRIYTIVQCKLRQATKAPIQKYLQRTQLLRRSTPRIYTIVQCKLRQATKAPIQKYLQRTQLLRRSTPRIYTIVQCKLRQATKAPIQKYLQRTQLLRRSTPRIYTIVQCKLRQATKAPIQKYLQRTQLLRRSTPRIYTIVQCKLRQATKAPIQKYLQRTQLLRRSTPR
YDR268W	YDR268W_idr_1	0.825419	1.0	SNKQAVLKLISKRWISTVQRADFKLNSEALSNKQAVLKLISKRWISTVQRADFKLNSEALSNKQAVLKLISKRWISTVQRADFKLNSEALSNKQAVLKLISKRWISTVQRADFKLNSEALSNKQAVLKLISKRWISTVQRADFKLNSEALSNKQAVLKLISKRWISTVQRADFKLNSEALSNKQAVLKLISKRWISTVQRADFKLNSEALSNKQAVLKLISKRWISTVQRADFKLNSEALSNKQAVLKLISKRWIS
YDR501W	YDR501W_idr_1	0.58145	0.704429561839	SHLFPPSSPVAGKPLESPQKEPGKLANTSVLTLGRKRYNYSHLFPPSSPVAGKPLESPQKEPGKLANTSVLTLGRKRYNYSHLFPPSSPVAGKPLESPQKEPGKLANTSVLTLGRKRYNYSHLFPPSSPVAGKPLESPQKEPGKLANTSVLTLGRKRYNYSHLFPPSSPVAGKPLESPQKEPGKLANTSVLTLGRKRYNYSHLFPPSSPVAGKPLESPQKEPGKLANTSVLTLGRKRYNYSHLFPPSSPVAGKPLE
YEL001C	YEL001C_idr_1	0.582312	0.705474171721	RFSMLIGFNLLTALSSFCAAISANNSDNVEHEQEVRFSMLIGFNLLTALSSFCAAISANNSDNVEHEQEVRFSMLIGFNLLTALSSFCAAISANNSDNVEHEQEVRFSMLIGFNLLTALSSFCAAISANNSDNVEHEQEVRFSMLIGFNLLTALSSFCAAISANNSDNVEHEQEVRFSMLIGFNLLTALSSFCAAISANNSDNVEHEQEVRFSMLIGFNLLTALSSFCAAISANNSDNVEHEQEVRFSMLIGFNLL
YER124C	YER124C_idr_2	0.59029	0.715140026539	KKRSDKKRILQSMMTLSTYKKTWQNNTSKMNSPIKKRSDKKRILQSMMTLSTYKKTWQNNTSKMNSPIKKRSDKKRILQSMMTLSTYKKTWQNNTSKMNSPIKKRSDKKRILQSMMTLSTYKKTWQNNTSKMNSPIKKRSDKKRILQSMMTLSTYKKTWQNNTSKMNSPIKKRSDKKRILQSMMTLSTYKKTWQNNTSKMNSPIKKRSDKKRILQSMMTLSTYKKTWQNNTSKMNSPIKKRSDKKRILQSMMTLST
YGL026C	YGL026C_idr_3	0.589873	0.714634185794	KHKVLSKDEFFAFQKESLKSANVKKEILDEKHKVLSKDEFFAFQKESLKSANVKKEILDEKHKVLSKDEFFAFQKESLKSANVKKEILDEKHKVLSKDEFFAFQKESLKSANVKKEILDEKHKVLSKDEFFAFQKESLKSANVKKEILDEKHKVLSKDEFFAFQKESLKSANVKKEILDEKHKVLSKDEFFAFQKESLKSANVKKEILDEKHKVLSKDEFFAFQKESLKSANVKKEILDEKHKVLSKDEFFAFQKE
YGL179C	YGL179C_idr_1	0.580221	0.702940779733	VLLKEPVQPLPRSSLLYNNASNSSSRIKETRKVKLLYNVLLKEPVQPLPRSSLLYNNASNSSSRIKETRKVKLLYNVLLKEPVQPLPRSSLLYNNASNSSSRIKETRKVKLLYNVLLKEPVQPLPRSSLLYNNASNSSSRIKETRKVKLLYNVLLKEPVQPLPRSSLLYNNASNSSSRIKETRKVKLLYNVLLKEPVQPLPRSSLLYNNASNSSSRIKETRKVKLLYNVLLKEPVQPLPRSSLLYNNASNSSSRIK
YGR101W	YGR101W_idr_1	0.633057	0.766952272319	SGVSSVMLGLRPATRIFFRSNISVSPSRTFSGVSSVMLGLRPATRIFFRSNISVSPSRTFSGVSSVMLGLRPATRIFFRSNISVSPSRTFSGVSSVMLGLRPATRIFFRSNISVSPSRTFSGVSSVMLGLRPATRIFFRSNISVSPSRTFSGVSSVMLGLRPATRIFFRSNISVSPSRTFSGVSSVMLGLRPATRIFFRSNISVSPSRTFSGVSSVMLGLRPATRIFFRSNISVSPSRTFSGVSSVMLGLRPATRI
YHL032C	YHL032C_idr_1	0.583372	0.706759028878	FPSLFRLVVFSKRYIFRSSQRLYTSLKQEQSRMSKIMEDFPSLFRLVVFSKRYIFRSSQRLYTSLKQEQSRMSKIMEDFPSLFRLVVFSKRYIFRSSQRLYTSLKQEQSRMSKIMEDFPSLFRLVVFSKRYIFRSSQRLYTSLKQEQSRMSKIMEDFPSLFRLVVFSKRYIFRSSQRLYTSLKQEQSRMSKIMEDFPSLFRLVVFSKRYIFRSSQRLYTSLKQEQSRMSKIMEDFPSLFRLVVFSKRYIFRSSQRL
YHR059W	YHR059W_idr_1	0.625218	0.757455103294	IPSRISHKFPLFLRSSLAAPKAAYRFSSTIPSRISHKFPLFLRSSLAAPKAAYRFSSTIPSRISHKFPLFLRSSLAAPKAAYRFSSTIPSRISHKFPLFLRSSLAAPKAAYRFSSTIPSRISHKFPLFLRSSLAAPKAAYRFSSTIPSRISHKFPLFLRSSLAAPKAAYRFSSTIPSRISHKFPLFLRSSLAAPKAAYRFSSTIPSRISHKFPLFLRSSLAAPKAAYRFSSTIPSRISHKFPLFLRSSLAAPKAAY
YHR099W	YHR099W_idr_55	0.61141	0.740726614054	RLENKLDRASKKENLEVLCPHLSNFHHQKFEDIEIPGQYLLNRLENKLDRASKKENLEVLCPHLSNFHHQKFEDIEIPGQYLLNRLENKLDRASKKENLEVLCPHLSNFHHQKFEDIEIPGQYLLNRLENKLDRASKKENLEVLCPHLSNFHHQKFEDIEIPGQYLLNRLENKLDRASKKENLEVLCPHLSNFHHQKFEDIEIPGQYLLNRLENKLDRASKKENLEVLCPHLSNFHHQKFEDIEIPGQYLLNRLEN
YHR202W	YHR202W_idr_1	0.64167	0.777386889532	ILKLVHCLVALTGLIFAKPYQQQQAVLAPSQDVILKLVHCLVALTGLIFAKPYQQQQAVLAPSQDVILKLVHCLVALTGLIFAKPYQQQQAVLAPSQDVILKLVHCLVALTGLIFAKPYQQQQAVLAPSQDVILKLVHCLVALTGLIFAKPYQQQQAVLAPSQDVILKLVHCLVALTGLIFAKPYQQQQAVLAPSQDVILKLVHCLVALTGLIFAKPYQQQQAVLAPSQDVILKLVHCLVALTGLIFAKPYQQQQA
YIL149C	YIL149C_idr_38	0.624091	0.756089730444	DTEMKMKSLLTELSNKETTIEKLSSEIENLDKDTEMKMKSLLTELSNKETTIEKLSSEIENLDKDTEMKMKSLLTELSNKETTIEKLSSEIENLDKDTEMKMKSLLTELSNKETTIEKLSSEIENLDKDTEMKMKSLLTELSNKETTIEKLSSEIENLDKDTEMKMKSLLTELSNKETTIEKLSSEIENLDKDTEMKMKSLLTELSNKETTIEKLSSEIENLDKDTEMKMKSLLTELSNKETTIEKLSSEIENLDK
YIL149C	YIL149C_idr_41	0.667026	0.808105467904	EIRALQPKLKEGALHFVQQSEKLRNEVERIQKMIEKIEKMSTIVQLCKKKEMSQEIRALQPKLKEGALHFVQQSEKLRNEVERIQKMIEKIEKMSTIVQLCKKKEMSQEIRALQPKLKEGALHFVQQSEKLRNEVERIQKMIEKIEKMSTIVQLCKKKEMSQEIRALQPKLKEGALHFVQQSEKLRNEVERIQKMIEKIEKMSTIVQLCKKKEMSQEIRALQPKLKEGALHFVQQSEKLRNEVERIQKMIEKIEKM
YJL157C	YJL157C_idr_1	0.668659	0.81008470973	KTPTRVSFEKKIHTPPSGDRDAERSPPKKFKTPTRVSFEKKIHTPPSGDRDAERSPPKKFKTPTRVSFEKKIHTPPSGDRDAERSPPKKFKTPTRVSFEKKIHTPPSGDRDAERSPPKKFKTPTRVSFEKKIHTPPSGDRDAERSPPKKFKTPTRVSFEKKIHTPPSGDRDAERSPPKKFKTPTRVSFEKKIHTPPSGDRDAERSPPKKFKTPTRVSFEKKIHTPPSGDRDAERSPPKKFKTPTRVSFEKKIHTPP
YJL198W	YJL198W_idr_2	0.58268	0.705920221441	VAAKPSPFRRMKEKIFYKRRSSSASSVSSTANENLQLDTVAAKPSPFRRMKEKIFYKRRSSSASSVSSTANENLQLDTVAAKPSPFRRMKEKIFYKRRSSSASSVSSTANENLQLDTVAAKPSPFRRMKEKIFYKRRSSSASSVSSTANENLQLDTVAAKPSPFRRMKEKIFYKRRSSSASSVSSTANENLQLDTVAAKPSPFRRMKEKIFYKRRSSSASSVSSTANENLQLDTVAAKPSPFRRMKEKIFYKRRSS
YJL207C	YJL207C_idr_9	0.648934	0.786187290912	ELISRTSSLKGAFENFDLLTLLYKLQMEEFFMELISRTSSLKGAFENFDLLTLLYKLQMEEFFMELISRTSSLKGAFENFDLLTLLYKLQMEEFFMELISRTSSLKGAFENFDLLTLLYKLQMEEFFMELISRTSSLKGAFENFDLLTLLYKLQMEEFFMELISRTSSLKGAFENFDLLTLLYKLQMEEFFMELISRTSSLKGAFENFDLLTLLYKLQMEEFFMELISRTSSLKGAFENFDLLTLLYKLQMEEFFM
YJR043C	YJR043C_idr_8	0.626488	0.75899450558	TSTPPRKPSPVVKRALSSSKKQETPSSNKRLKKQGTLESFFKRKAKTSTPPRKPSPVVKRALSSSKKQETPSSNKRLKKQGTLESFFKRKAKTSTPPRKPSPVVKRALSSSKKQETPSSNKRLKKQGTLESFFKRKAKTSTPPRKPSPVVKRALSSSKKQETPSSNKRLKKQGTLESFFKRKAKTSTPPRKPSPVVKRALSSSKKQETPSSNKRLKKQGTLESFFKRKAKTSTPPRKPSPVVKRALSSSKKQETPS
YKR091W	YKR091W_idr_9	0.603621	0.731289885958	AAFLKAISSKHAKSNRVDNVNVSPLRWSSHRRTQSTQENSLQEVAAFLKAISSKHAKSNRVDNVNVSPLRWSSHRRTQSTQENSLQEVAAFLKAISSKHAKSNRVDNVNVSPLRWSSHRRTQSTQENSLQEVAAFLKAISSKHAKSNRVDNVNVSPLRWSSHRRTQSTQENSLQEVAAFLKAISSKHAKSNRVDNVNVSPLRWSSHRRTQSTQENSLQEVAAFLKAISSKHAKSNRVDNVNVSPLRWSSHRRTQST
YLR088W	YLR088W_idr_1	0.66052	0.800224100809	ALLEKLHRRIVDMGLVPRIIALLPVISMLCALLEKLHRRIVDMGLVPRIIALLPVISMLCALLEKLHRRIVDMGLVPRIIALLPVISMLCALLEKLHRRIVDMGLVPRIIALLPVISMLCALLEKLHRRIVDMGLVPRIIALLPVISMLCALLEKLHRRIVDMGLVPRIIALLPVISMLCALLEKLHRRIVDMGLVPRIIALLPVISMLCALLEKLHRRIVDMGLVPRIIALLPVISMLCALLEKLHRRIVDMGLV
YLR190W	YLR190W_idr_1	0.739058	0.895372997795	NSPTMKSEQLTPKLSPMSFCLDDQRNAGSFQNLLNSPTKLNSPTMKSEQLTPKLSPMSFCLDDQRNAGSFQNLLNSPTKLNSPTMKSEQLTPKLSPMSFCLDDQRNAGSFQNLLNSPTKLNSPTMKSEQLTPKLSPMSFCLDDQRNAGSFQNLLNSPTKLNSPTMKSEQLTPKLSPMSFCLDDQRNAGSFQNLLNSPTKLNSPTMKSEQLTPKLSPMSFCLDDQRNAGSFQNLLNSPTKLNSPTMKSEQLTPKLSP
YLR355C	YLR355C_idr_1	0.808515	0.979520779259	LRTQAARLICNSRVITAKRTFALATRAAAYSRPAARFVKLRTQAARLICNSRVITAKRTFALATRAAAYSRPAARFVKLRTQAARLICNSRVITAKRTFALATRAAAYSRPAARFVKLRTQAARLICNSRVITAKRTFALATRAAAYSRPAARFVKLRTQAARLICNSRVITAKRTFALATRAAAYSRPAARFVKLRTQAARLICNSRVITAKRTFALATRAAAYSRPAARFVKLRTQAARLICNSRVITAKRTFA
YLR362W	YLR362W_idr_2	0.697849	0.845448213173	DKRIEQVNRLKNLMEKVSSLSTATLSMNSELDKRIEQVNRLKNLMEKVSSLSTATLSMNSELDKRIEQVNRLKNLMEKVSSLSTATLSMNSELDKRIEQVNRLKNLMEKVSSLSTATLSMNSELDKRIEQVNRLKNLMEKVSSLSTATLSMNSELDKRIEQVNRLKNLMEKVSSLSTATLSMNSELDKRIEQVNRLKNLMEKVSSLSTATLSMNSELDKRIEQVNRLKNLMEKVSSLSTATLSMNSELDKRIEQVN
YLR398C	YLR398C_idr_1	0.623869	0.755820887461	SEGFSSSSIQELYQSLKEITNNADVELFEDRITKLSEGFSSSSIQELYQSLKEITNNADVELFEDRITKLSEGFSSSSIQELYQSLKEITNNADVELFEDRITKLSEGFSSSSIQELYQSLKEITNNADVELFEDRITKLSEGFSSSSIQELYQSLKEITNNADVELFEDRITKLSEGFSSSSIQELYQSLKEITNNADVELFEDRITKLSEGFSSSSIQELYQSLKEITNNADVELFEDRITKLSEGFSSSSIQE
YLR454W	YLR454W_idr_13	0.604731	0.732635761735	IHQKMRQSKTKQYFLALSESKKKSCIKSIKWGQLIHQKMRQSKTKQYFLALSESKKKSCIKSIKWGQLIHQKMRQSKTKQYFLALSESKKKSCIKSIKWGQLIHQKMRQSKTKQYFLALSESKKKSCIKSIKWGQLIHQKMRQSKTKQYFLALSESKKKSCIKSIKWGQLIHQKMRQSKTKQYFLALSESKKKSCIKSIKWGQLIHQKMRQSKTKQYFLALSESKKKSCIKSIKWGQLIHQKMRQSKTKQYFLALS
YMR100W	YMR100W_idr_10	0.583478	0.706886770817	KIKQRISEENDLEEQERDVTVKLSSLYPYLSKNPENNSKVKALDKIKQRISEENDLEEQERDVTVKLSSLYPYLSKNPENNSKVKALDKIKQRISEENDLEEQERDVTVKLSSLYPYLSKNPENNSKVKALDKIKQRISEENDLEEQERDVTVKLSSLYPYLSKNPENNSKVKALDKIKQRISEENDLEEQERDVTVKLSSLYPYLSKNPENNSKVKALDKIKQRISEENDLEEQERDVTVKLSSLYPYLSKNPEN
YNL297C	YNL297C_idr_28	0.594741	0.720532772703	EYITFLAPSKVVEKMDSPLITTENSTVKTKFMHLLDKSNAPSIEYITFLAPSKVVEKMDSPLITTENSTVKTKFMHLLDKSNAPSIEYITFLAPSKVVEKMDSPLITTENSTVKTKFMHLLDKSNAPSIEYITFLAPSKVVEKMDSPLITTENSTVKTKFMHLLDKSNAPSIEYITFLAPSKVVEKMDSPLITTENSTVKTKFMHLLDKSNAPSIEYITFLAPSKVVEKMDSPLITTENSTVKTKFMHLLDKSNAP
YOR083W	YOR083W_idr_3	0.58349	0.706901429728	LLSTPVRLKNGFGTPSPPSPPGITKSITKSRRRPSTTSLLLSTPVRLKNGFGTPSPPSPPGITKSITKSRRRPSTTSLLLSTPVRLKNGFGTPSPPSPPGITKSITKSRRRPSTTSLLLSTPVRLKNGFGTPSPPSPPGITKSITKSRRRPSTTSLLLSTPVRLKNGFGTPSPPSPPGITKSITKSRRRPSTTSLLLSTPVRLKNGFGTPSPPSPPGITKSITKSRRRPSTTSLLLSTPVRLKNGFGTPSPPSPPG
YOR191W	YOR191W_idr_19	0.584253	0.70782551881	KKAEGTKVANGKSFEDDWLRLYYKITHMSGEAQAQVITSMNKKAEGTKVANGKSFEDDWLRLYYKITHMSGEAQAQVITSMNKKAEGTKVANGKSFEDDWLRLYYKITHMSGEAQAQVITSMNKKAEGTKVANGKSFEDDWLRLYYKITHMSGEAQAQVITSMNKKAEGTKVANGKSFEDDWLRLYYKITHMSGEAQAQVITSMNKKAEGTKVANGKSFEDDWLRLYYKITHMSGEAQAQVITSMNKKAEGTKVAN
YOR308C	YOR308C_idr_4	0.594624	0.720390444065	NKKKRAKMKSRIEARKNTPENGSLFEFDDNNKKKRAKMKSRIEARKNTPENGSLFEFDDNNKKKRAKMKSRIEARKNTPENGSLFEFDDNNKKKRAKMKSRIEARKNTPENGSLFEFDDNNKKKRAKMKSRIEARKNTPENGSLFEFDDNNKKKRAKMKSRIEARKNTPENGSLFEFDDNNKKKRAKMKSRIEARKNTPENGSLFEFDDNNKKKRAKMKSRIEARKNTPENGSLFEFDDNNKKKRAKMKSRIEARK
YOR330C	YOR330C_idr_1	0.630633	0.764016157442	TKLMVRSECMLRMVRRRPLRVQFCARWFSTKKNTAEAPTKLMVRSECMLRMVRRRPLRVQFCARWFSTKKNTAEAPTKLMVRSECMLRMVRRRPLRVQFCARWFSTKKNTAEAPTKLMVRSECMLRMVRRRPLRVQFCARWFSTKKNTAEAPTKLMVRSECMLRMVRRRPLRVQFCARWFSTKKNTAEAPTKLMVRSECMLRMVRRRPLRVQFCARWFSTKKNTAEAPTKLMVRSECMLRMVRRRPLRVQFCARWF
YPL147W	YPL147W_idr_2	0.671831	0.813927871803	NEIEELERKLERVKGWEDERTKLREKLEIINEIEELERKLERVKGWEDERTKLREKLEIINEIEELERKLERVKGWEDERTKLREKLEIINEIEELERKLERVKGWEDERTKLREKLEIINEIEELERKLERVKGWEDERTKLREKLEIINEIEELERKLERVKGWEDERTKLREKLEIINEIEELERKLERVKGWEDERTKLREKLEIINEIEELERKLERVKGWEDERTKLREKLEIINEIEELERKLERVKGW
YPL210C	YPL210C_idr_3	0.588978	0.713550148495	ESSAKRSKNTAVSKVQKRKVLELKKKRKIKRLEKFLESSAKRSKNTAVSKVQKRKVLELKKKRKIKRLEKFLESSAKRSKNTAVSKVQKRKVLELKKKRKIKRLEKFLESSAKRSKNTAVSKVQKRKVLELKKKRKIKRLEKFLESSAKRSKNTAVSKVQKRKVLELKKKRKIKRLEKFLESSAKRSKNTAVSKVQKRKVLELKKKRKIKRLEKFLESSAKRSKNTAVSKVQKRKVLELKKKRKIKRLEKFLESSA
YPL216W	YPL216W_idr_2	0.623672	0.755582012202	TLTKNRVKLHSNVSMNRYGSDECKGKVNALKVKIAYLMEDIAFLETLTKNRVKLHSNVSMNRYGSDECKGKVNALKVKIAYLMEDIAFLETLTKNRVKLHSNVSMNRYGSDECKGKVNALKVKIAYLMEDIAFLETLTKNRVKLHSNVSMNRYGSDECKGKVNALKVKIAYLMEDIAFLETLTKNRVKLHSNVSMNRYGSDECKGKVNALKVKIAYLMEDIAFLETLTKNRVKLHSNVSMNRYGSDECKGKVNALK
YPL267W	YPL267W_idr_1	0.602273	0.729657764255	ISPSKKRTILSSKNINQKPRAVVKGNELRSPSKRRSISPSKKRTILSSKNINQKPRAVVKGNELRSPSKRRSISPSKKRTILSSKNINQKPRAVVKGNELRSPSKRRSISPSKKRTILSSKNINQKPRAVVKGNELRSPSKRRSISPSKKRTILSSKNINQKPRAVVKGNELRSPSKRRSISPSKKRTILSSKNINQKPRAVVKGNELRSPSKRRSISPSKKRTILSSKNINQKPRAVVKGNELRSPSKRRSISPS
YPR049C	YPR049C_idr_15	0.623472	0.755340392911	GLKKGTAQSNILDESTQMLDAHDNSLIKSPVFGLKKGTAQSNILDESTQMLDAHDNSLIKSPVFGLKKGTAQSNILDESTQMLDAHDNSLIKSPVFGLKKGTAQSNILDESTQMLDAHDNSLIKSPVFGLKKGTAQSNILDESTQMLDAHDNSLIKSPVFGLKKGTAQSNILDESTQMLDAHDNSLIKSPVFGLKKGTAQSNILDESTQMLDAHDNSLIKSPVFGLKKGTAQSNILDESTQMLDAHDNSLIKSPVF
YPR171W	YPR171W_idr_2	0.582529	0.705737165582	DLNSKRYSNIPSSKPAGEALSPVRSHNSGEYRRADMMTGKDLNSKRYSNIPSSKPAGEALSPVRSHNSGEYRRADMMTGKDLNSKRYSNIPSSKPAGEALSPVRSHNSGEYRRADMMTGKDLNSKRYSNIPSSKPAGEALSPVRSHNSGEYRRADMMTGKDLNSKRYSNIPSSKPAGEALSPVRSHNSGEYRRADMMTGKDLNSKRYSNIPSSKPAGEALSPVRSHNSGEYRRADMMTGKDLNSKRYSNIPSSKPA
