## Supplementary File 2 for "Discovering molecular features of intrinsically disordered regions by using evolution for contrastive learning": filter_138_idr_activations.txt

YBR079C	YBR079C_idr_8	1.10627	0.797278019122	KHMEHAALHAEQDAEVRQQRILEEKAAIEAKLKHMEHAALHAEQDAEVRQQRILEEKAAIEAKLKHMEHAALHAEQDAEVRQQRILEEKAAIEAKLKHMEHAALHAEQDAEVRQQRILEEKAAIEAKLKHMEHAALHAEQDAEVRQQRILEEKAAIEAKLKHMEHAALHAEQDAEVRQQRILEEKAAIEAKLKHMEHAALHAEQDAEVRQQRILEEKAAIEAKLKHMEHAALHAEQDAEVRQQRILEEKAAIEAKL
YCL031C	YCL031C_idr_6	0.886133	0.638627720596	QVRERKKQEINQLLSKFKEDQERIKVMKAKRKQVRERKKQEINQLLSKFKEDQERIKVMKAKRKQVRERKKQEINQLLSKFKEDQERIKVMKAKRKQVRERKKQEINQLLSKFKEDQERIKVMKAKRKQVRERKKQEINQLLSKFKEDQERIKVMKAKRKQVRERKKQEINQLLSKFKEDQERIKVMKAKRKQVRERKKQEINQLLSKFKEDQERIKVMKAKRKQVRERKKQEINQLLSKFKEDQERIKVMKAKRK
YDL207W	YDL207W_idr_4	0.988222	0.712201790684	ANQKEIQSIRENKRRVEEQRKRKEEEERKRKEAEEKAKREQELLRQKKDEEERKRKEAEAKLAQQKQEEERKKIEEQNEKERQLKKEHEAKLLQQKDKLGKAANQKEIQSIRENKRRVEEQRKRKEEEERKRKEAEEKAKREQELLRQKKDEEERKRKEAEAKLAQQKQEEERKKIEEQNEKERQLKKEHEAKLLQQKDKLGKAANQKEIQSIRENKRRVEEQRKRKEEEERKRKEAEEKAKREQELLRQKKDEEE
YDR083W	YDR083W_idr_4	1.38756	1.0	IEERRQKLERRQKFIEVETEKEELEKKRRKIEERRQKLERRQKFIEVETEKEELEKKRRKIEERRQKLERRQKFIEVETEKEELEKKRRKIEERRQKLERRQKFIEVETEKEELEKKRRKIEERRQKLERRQKFIEVETEKEELEKKRRKIEERRQKLERRQKFIEVETEKEELEKKRRKIEERRQKLERRQKFIEVETEKEELEKKRRKIEERRQKLERRQKFIEVETEKEELEKKRRKIEERRQKLERRQKFIE
YDR297W	YDR297W_idr_3	0.842328	0.607057364525	KEFLQERELEKKEKLKNFKAMNAAENEVKKEKKEFLQERELEKKEKLKNFKAMNAAENEVKKEKKEFLQERELEKKEKLKNFKAMNAAENEVKKEKKEFLQERELEKKEKLKNFKAMNAAENEVKKEKKEFLQERELEKKEKLKNFKAMNAAENEVKKEKKEFLQERELEKKEKLKNFKAMNAAENEVKKEKKEFLQERELEKKEKLKNFKAMNAAENEVKKEKKEFLQERELEKKEKLKNFKAMNAAENEVKKEK
YEL053C	YEL053C_idr_2	0.830677	0.598660831457	MNKKLKKLKAGEKKDQLRLKYRFAMDNEMEQLMNKKLKKLKAGEKKDQLRLKYRFAMDNEMEQLMNKKLKKLKAGEKKDQLRLKYRFAMDNEMEQLMNKKLKKLKAGEKKDQLRLKYRFAMDNEMEQLMNKKLKKLKAGEKKDQLRLKYRFAMDNEMEQLMNKKLKKLKAGEKKDQLRLKYRFAMDNEMEQLMNKKLKKLKAGEKKDQLRLKYRFAMDNEMEQLMNKKLKKLKAGEKKDQLRLKYRFAMDNEMEQL
YGL195W	YGL195W_idr_21	0.740781	0.533873854834	ESMNKKLSNKNSKEYETLMWEQKIRKEQAKKNVKKLSKEEQELVNEQLAKEESMNKKLSNKNSKEYETLMWEQKIRKEQAKKNVKKLSKEEQELVNEQLAKEESMNKKLSNKNSKEYETLMWEQKIRKEQAKKNVKKLSKEEQELVNEQLAKEESMNKKLSNKNSKEYETLMWEQKIRKEQAKKNVKKLSKEEQELVNEQLAKEESMNKKLSNKNSKEYETLMWEQKIRKEQAKKNVKKLSKEEQELVNEQLAKEE
YGR092W	YGR092W_idr_4	0.732008	0.52755104627	SNERIESMKIRLEKIKDLEFPAFTEKSIEDRRKMYNQLREKESNERIESMKIRLEKIKDLEFPAFTEKSIEDRRKMYNQLREKESNERIESMKIRLEKIKDLEFPAFTEKSIEDRRKMYNQLREKESNERIESMKIRLEKIKDLEFPAFTEKSIEDRRKMYNQLREKESNERIESMKIRLEKIKDLEFPAFTEKSIEDRRKMYNQLREKESNERIESMKIRLEKIKDLEFPAFTEKSIEDRRKMYNQLREKESNER
YGR116W	YGR116W_idr_5	0.739508	0.532956003534	DVKQQYVPISYSKDPSIWDLKQELEDAEEERKLMMAEARAKRTDVKQQYVPISYSKDPSIWDLKQELEDAEEERKLMMAEARAKRTDVKQQYVPISYSKDPSIWDLKQELEDAEEERKLMMAEARAKRTDVKQQYVPISYSKDPSIWDLKQELEDAEEERKLMMAEARAKRTDVKQQYVPISYSKDPSIWDLKQELEDAEEERKLMMAEARAKRTDVKQQYVPISYSKDPSIWDLKQELEDAEEERKLMMAEARAK
YIL149C	YIL149C_idr_33	0.835324	0.602009934118	HLKAELEKQKSWVPSYIHVEKERASTELSQSRIKIKSLEYEISKLHLKAELEKQKSWVPSYIHVEKERASTELSQSRIKIKSLEYEISKLHLKAELEKQKSWVPSYIHVEKERASTELSQSRIKIKSLEYEISKLHLKAELEKQKSWVPSYIHVEKERASTELSQSRIKIKSLEYEISKLHLKAELEKQKSWVPSYIHVEKERASTELSQSRIKIKSLEYEISKLHLKAELEKQKSWVPSYIHVEKERASTELSQS
YJL131C	YJL131C_idr_4	0.956626	0.689431200243	PQNNDKRALKELRKKERQEKLQKRIQRKKMNEMPQNNDKRALKELRKKERQEKLQKRIQRKKMNEMPQNNDKRALKELRKKERQEKLQKRIQRKKMNEMPQNNDKRALKELRKKERQEKLQKRIQRKKMNEMPQNNDKRALKELRKKERQEKLQKRIQRKKMNEMPQNNDKRALKELRKKERQEKLQKRIQRKKMNEMPQNNDKRALKELRKKERQEKLQKRIQRKKMNEMPQNNDKRALKELRKKERQEKLQKRI
YKR054C	YKR054C_idr_33	0.760662	0.548201948764	MEQNESERKQEATEEIKKILKVQEEDIRKRKEVMEQNESERKQEATEEIKKILKVQEEDIRKRKEVMEQNESERKQEATEEIKKILKVQEEDIRKRKEVMEQNESERKQEATEEIKKILKVQEEDIRKRKEVMEQNESERKQEATEEIKKILKVQEEDIRKRKEVMEQNESERKQEATEEIKKILKVQEEDIRKRKEVMEQNESERKQEATEEIKKILKVQEEDIRKRKEVMEQNESERKQEATEEIKKILKVQEE
YKR095W	YKR095W_idr_63	0.76081	0.548308309031	KSFEEDKIKFIKEKTQEVNEKILEAQERLNQPSNKSFEEDKIKFIKEKTQEVNEKILEAQERLNQPSNKSFEEDKIKFIKEKTQEVNEKILEAQERLNQPSNKSFEEDKIKFIKEKTQEVNEKILEAQERLNQPSNKSFEEDKIKFIKEKTQEVNEKILEAQERLNQPSNKSFEEDKIKFIKEKTQEVNEKILEAQERLNQPSNKSFEEDKIKFIKEKTQEVNEKILEAQERLNQPSNKSFEEDKIKFIKEKTQEV
YLR182W	YLR182W_idr_2	0.730232	0.526270856986	FLEDKLQKNYEGDISKLLEAESKEQIMEQIRNQLPAEFLEDKLQKNYEGDISKLLEAESKEQIMEQIRNQLPAEFLEDKLQKNYEGDISKLLEAESKEQIMEQIRNQLPAEFLEDKLQKNYEGDISKLLEAESKEQIMEQIRNQLPAEFLEDKLQKNYEGDISKLLEAESKEQIMEQIRNQLPAEFLEDKLQKNYEGDISKLLEAESKEQIMEQIRNQLPAEFLEDKLQKNYEGDISKLLEAESKEQIMEQIRNQL
YNL059C	YNL059C_idr_5	1.00785	0.72635058423	EEELRIQAEKRKETGKRLQEQARLKRMEKLEEELRIQAEKRKETGKRLQEQARLKRMEKLEEELRIQAEKRKETGKRLQEQARLKRMEKLEEELRIQAEKRKETGKRLQEQARLKRMEKLEEELRIQAEKRKETGKRLQEQARLKRMEKLEEELRIQAEKRKETGKRLQEQARLKRMEKLEEELRIQAEKRKETGKRLQEQARLKRMEKLEEELRIQAEKRKETGKRLQEQARLKRMEKLEEELRIQAEKRKETGK
YNL286W	YNL286W_idr_1	0.783362	0.564561068448	DADELELKGHLKKLKKEELLRRKQLKESNLQKRELEYDADELELKGHLKKLKKEELLRRKQLKESNLQKRELEYDADELELKGHLKKLKKEELLRRKQLKESNLQKRELEYDADELELKGHLKKLKKEELLRRKQLKESNLQKRELEYDADELELKGHLKKLKKEELLRRKQLKESNLQKRELEYDADELELKGHLKKLKKEELLRRKQLKESNLQKRELEYDADELELKGHLKKLKKEELLRRKQLKESNLQKRE
YOR198C	YOR198C_idr_8	0.750771	0.54107349125	SVEKEIEKLNLDYSNKEQQVKKELEEKRLKEQEESEKDKENSVEKEIEKLNLDYSNKEQQVKKELEEKRLKEQEESEKDKENSVEKEIEKLNLDYSNKEQQVKKELEEKRLKEQEESEKDKENSVEKEIEKLNLDYSNKEQQVKKELEEKRLKEQEESEKDKENSVEKEIEKLNLDYSNKEQQVKKELEEKRLKEQEESEKDKENSVEKEIEKLNLDYSNKEQQVKKELEEKRLKEQEESEKDKENSVEKEIEKLN
YPL063W	YPL063W_idr_8	0.897896	0.647104925949	PEEQMKIQLEKQKEVDALFEEEKKKKKIAESKPEEQMKIQLEKQKEVDALFEEEKKKKKIAESKPEEQMKIQLEKQKEVDALFEEEKKKKKIAESKPEEQMKIQLEKQKEVDALFEEEKKKKKIAESKPEEQMKIQLEKQKEVDALFEEEKKKKKIAESKPEEQMKIQLEKQKEVDALFEEEKKKKKIAESKPEEQMKIQLEKQKEVDALFEEEKKKKKIAESKPEEQMKIQLEKQKEVDALFEEEKKKKKIAESK
YPL147W	YPL147W_idr_2	0.933914	0.673062501262	NEIEELERKLERVKGWEDERTKLREKLEIINEIEELERKLERVKGWEDERTKLREKLEIINEIEELERKLERVKGWEDERTKLREKLEIINEIEELERKLERVKGWEDERTKLREKLEIINEIEELERKLERVKGWEDERTKLREKLEIINEIEELERKLERVKGWEDERTKLREKLEIINEIEELERKLERVKGWEDERTKLREKLEIINEIEELERKLERVKGWEDERTKLREKLEIINEIEELERKLERVKGW
YPR112C	YPR112C_idr_9	0.765222	0.551487862429	RREALKRFREKEEKLLQEENRKKKKVDENKHSNIDDERREALKRFREKEEKLLQEENRKKKKVDENKHSNIDDERREALKRFREKEEKLLQEENRKKKKVDENKHSNIDDERREALKRFREKEEKLLQEENRKKKKVDENKHSNIDDERREALKRFREKEEKLLQEENRKKKKVDENKHSNIDDERREALKRFREKEEKLLQEENRKKKKVDENKHSNIDDERREALKRFREKEEKLLQEENRKKKKVDENKHSNI
