## Supplementary File 2 for "Discovering molecular features of intrinsically disordered regions by using evolution for contrastive learning": filter_139_idr_activations.txt

YBL004W	YBL004W_idr_38	0.720121	0.700374336647	QNLDYYQPLLEDGANKVLWDSSVVRLRDTIDTFSHIWSKYSTQNTSIISTTIEQNLDYYQPLLEDGANKVLWDSSVVRLRDTIDTFSHIWSKYSTQNTSIISTTIEQNLDYYQPLLEDGANKVLWDSSVVRLRDTIDTFSHIWSKYSTQNTSIISTTIEQNLDYYQPLLEDGANKVLWDSSVVRLRDTIDTFSHIWSKYSTQNTSIISTTIEQNLDYYQPLLEDGANKVLWDSSVVRLRDTIDTFSHIWSKYSTQN
YBL020W	YBL020W_idr_1	0.757819	0.737038447215	AKKNSQLPSTSEQILERSTTGATFLMMGQLFTAKKNSQLPSTSEQILERSTTGATFLMMGQLFTAKKNSQLPSTSEQILERSTTGATFLMMGQLFTAKKNSQLPSTSEQILERSTTGATFLMMGQLFTAKKNSQLPSTSEQILERSTTGATFLMMGQLFTAKKNSQLPSTSEQILERSTTGATFLMMGQLFTAKKNSQLPSTSEQILERSTTGATFLMMGQLFTAKKNSQLPSTSEQILERSTTGATFLMMGQLFT
YBL055C	YBL055C_idr_1	0.928407	0.902948119934	WGILLKSSNKSCSRLWKPILTQYYSMTSTAWGILLKSSNKSCSRLWKPILTQYYSMTSTAWGILLKSSNKSCSRLWKPILTQYYSMTSTAWGILLKSSNKSCSRLWKPILTQYYSMTSTAWGILLKSSNKSCSRLWKPILTQYYSMTSTAWGILLKSSNKSCSRLWKPILTQYYSMTSTAWGILLKSSNKSCSRLWKPILTQYYSMTSTAWGILLKSSNKSCSRLWKPILTQYYSMTSTAWGILLKSSNKSCSRLW
YBL079W	YBL079W_idr_14	0.810002	0.787790181335	VTPEVIQQELLHQQQEQAKRSFPFFSNLMSSEPVLLKFQKKVTPEVIQQELLHQQQEQAKRSFPFFSNLMSSEPVLLKFQKKVTPEVIQQELLHQQQEQAKRSFPFFSNLMSSEPVLLKFQKKVTPEVIQQELLHQQQEQAKRSFPFFSNLMSSEPVLLKFQKKVTPEVIQQELLHQQQEQAKRSFPFFSNLMSSEPVLLKFQKKVTPEVIQQELLHQQQEQAKRSFPFFSNLMSSEPVLLKFQKKVTPEVIQQEL
YDL048C	YDL048C_idr_2	0.753379	0.732720248428	STTSSSRSTLSSTLNSPPPPPLTTSYSSYNSSACQSITSSPTDNTALAHNSKCYFPHSLSPTPLSSNSSSHVILPSTTSSSRSTLSSTLNSPPPPPLTTSYSSYNSSACQSITSSPTDNTALAHNSKCYFPHSLSPTPLSSNSSSHVILPSTTSSSRSTLSSTLNSPPPPPLTTSYSSYNSSACQSITSSPTDNTALAHNSKCYFPHSLSPTPLSSNSSSHVILPSTTSSSRSTLSSTLNSPPPPPLTTSYSSYNS
YDR036C	YDR036C_idr_1	0.748738	0.728206342309	LRNTLKCAQLSSKYGFKTTTRTFMTTQPQLNVTLRNTLKCAQLSSKYGFKTTTRTFMTTQPQLNVTLRNTLKCAQLSSKYGFKTTTRTFMTTQPQLNVTLRNTLKCAQLSSKYGFKTTTRTFMTTQPQLNVTLRNTLKCAQLSSKYGFKTTTRTFMTTQPQLNVTLRNTLKCAQLSSKYGFKTTTRTFMTTQPQLNVTLRNTLKCAQLSSKYGFKTTTRTFMTTQPQLNVTLRNTLKCAQLSSKYGFKTTTRTFMT
YDR055W	YDR055W_idr_1	0.738522	0.718270832976	QLHSLIASTALLITSALAATSSSSSIPSSCQLHSLIASTALLITSALAATSSSSSIPSSCQLHSLIASTALLITSALAATSSSSSIPSSCQLHSLIASTALLITSALAATSSSSSIPSSCQLHSLIASTALLITSALAATSSSSSIPSSCQLHSLIASTALLITSALAATSSSSSIPSSCQLHSLIASTALLITSALAATSSSSSIPSSCQLHSLIASTALLITSALAATSSSSSIPSSCQLHSLIASTALLITSA
YDR116C	YDR116C_idr_1	0.876961	0.852912955222	LSVVAIPKICVTGPARRCFFHTAKKLYADDYKPAAMSSNAPSLTKDQAKKLSVVAIPKICVTGPARRCFFHTAKKLYADDYKPAAMSSNAPSLTKDQAKKLSVVAIPKICVTGPARRCFFHTAKKLYADDYKPAAMSSNAPSLTKDQAKKLSVVAIPKICVTGPARRCFFHTAKKLYADDYKPAAMSSNAPSLTKDQAKKLSVVAIPKICVTGPARRCFFHTAKKLYADDYKPAAMSSNAPSLTKDQAKKLSVVAI
YDR120C	YDR120C_idr_1	0.725551	0.705655014351	EGFFRIPLKRANLHGMLKAAISKIKANFTAYGAPEGFFRIPLKRANLHGMLKAAISKIKANFTAYGAPEGFFRIPLKRANLHGMLKAAISKIKANFTAYGAPEGFFRIPLKRANLHGMLKAAISKIKANFTAYGAPEGFFRIPLKRANLHGMLKAAISKIKANFTAYGAPEGFFRIPLKRANLHGMLKAAISKIKANFTAYGAPEGFFRIPLKRANLHGMLKAAISKIKANFTAYGAPEGFFRIPLKRANLHGMLK
YDR148C	YDR148C_idr_1	0.725033	0.705151137537	LSRATRTAAAKSLVKSKVARNVMAASFVKRHASTSLFKQANKVESLGSIYLSGKKISVAANPFSITSLSRATRTAAAKSLVKSKVARNVMAASFVKRHASTSLFKQANKVESLGSIYLSGKKISVAANPFSITSLSRATRTAAAKSLVKSKVARNVMAASFVKRHASTSLFKQANKVESLGSIYLSGKKISVAANPFSITSLSRATRTAAAKSLVKSKVARNVMAASFVKRHASTSLFKQANKVESLGSIYLSGKK
YDR205W	YDR205W_idr_9	0.76095	0.740083273006	SSFSNKQPDSHSHNHAHHHSHLTDSLPLENESMFKQMALSSFSNKQPDSHSHNHAHHHSHLTDSLPLENESMFKQMALSSFSNKQPDSHSHNHAHHHSHLTDSLPLENESMFKQMALSSFSNKQPDSHSHNHAHHHSHLTDSLPLENESMFKQMALSSFSNKQPDSHSHNHAHHHSHLTDSLPLENESMFKQMALSSFSNKQPDSHSHNHAHHHSHLTDSLPLENESMFKQMALSSFSNKQPDSHSHNHAHHHSHL
YDR261C	YDR261C_idr_3	0.762104	0.741205807592	FPRTTSSVLSSTTTSRKSKNAAISNKLTTSQLLPIKNMSLTWKASVCALAITIAALCASLFPRTTSSVLSSTTTSRKSKNAAISNKLTTSQLLPIKNMSLTWKASVCALAITIAALCASLFPRTTSSVLSSTTTSRKSKNAAISNKLTTSQLLPIKNMSLTWKASVCALAITIAALCASLFPRTTSSVLSSTTTSRKSKNAAISNKLTTSQLLPIKNMSLTWKASVCALAITIAALCASLFPRTTSSVLSSTTTSR
YDR422C	YDR422C_idr_5	0.758316	0.737521280853	DLNKHHNKTKKAQNKKIRSVSNSRRSSFASLHSLDLNKHHNKTKKAQNKKIRSVSNSRRSSFASLHSLDLNKHHNKTKKAQNKKIRSVSNSRRSSFASLHSLDLNKHHNKTKKAQNKKIRSVSNSRRSSFASLHSLDLNKHHNKTKKAQNKKIRSVSNSRRSSFASLHSLDLNKHHNKTKKAQNKKIRSVSNSRRSSFASLHSLDLNKHHNKTKKAQNKKIRSVSNSRRSSFASLHSLDLNKHHNKTKKAQNKKIR
YDR457W	YDR457W_idr_42	0.799232	0.77731589714	EFLFTSPKDQKYFFHRKNEEILTDKEEHEPAYWELLEFLFTSPKDQKYFFHRKNEEILTDKEEHEPAYWELLEFLFTSPKDQKYFFHRKNEEILTDKEEHEPAYWELLEFLFTSPKDQKYFFHRKNEEILTDKEEHEPAYWELLEFLFTSPKDQKYFFHRKNEEILTDKEEHEPAYWELLEFLFTSPKDQKYFFHRKNEEILTDKEEHEPAYWELLEFLFTSPKDQKYFFHRKNEEILTDKEEHEPAYWELLEFLF
YDR513W	YDR513W_idr_1	0.837678	0.81470759145	ETNFSFDSNLIVIIIITLFATRIIAKRFLSTPKETNFSFDSNLIVIIIITLFATRIIAKRFLSTPKETNFSFDSNLIVIIIITLFATRIIAKRFLSTPKETNFSFDSNLIVIIIITLFATRIIAKRFLSTPKETNFSFDSNLIVIIIITLFATRIIAKRFLSTPKETNFSFDSNLIVIIIITLFATRIIAKRFLSTPKETNFSFDSNLIVIIIITLFATRIIAKRFLSTPKETNFSFDSNLIVIIIITLFATRIIA
YEL024W	YEL024W_idr_1	0.801537	0.779557546071	LGIRSSVKTCFKPMSLTSKRLISQSLLASLGIRSSVKTCFKPMSLTSKRLISQSLLASLGIRSSVKTCFKPMSLTSKRLISQSLLASLGIRSSVKTCFKPMSLTSKRLISQSLLASLGIRSSVKTCFKPMSLTSKRLISQSLLASLGIRSSVKTCFKPMSLTSKRLISQSLLASLGIRSSVKTCFKPMSLTSKRLISQSLLASLGIRSSVKTCFKPMSLTSKRLISQSLLASLGIRSSVKTCFKPMSLTSKRLISQ
YER075C	YER075C_idr_14	0.734709	0.714562016732	NIKEEHERWYNNDSAKKSLQNFQFPKNQNSLEKDTNIKEEHERWYNNDSAKKSLQNFQFPKNQNSLEKDTNIKEEHERWYNNDSAKKSLQNFQFPKNQNSLEKDTNIKEEHERWYNNDSAKKSLQNFQFPKNQNSLEKDTNIKEEHERWYNNDSAKKSLQNFQFPKNQNSLEKDTNIKEEHERWYNNDSAKKSLQNFQFPKNQNSLEKDTNIKEEHERWYNNDSAKKSLQNFQFPKNQNSLEKDTNIKEEHERWYN
YER086W	YER086W_idr_1	0.880346	0.856205777447	SATLLKQPLCTVVRQGKQSKVSGLNLLRLKAHLHRQHLSPSLIKLHSELKSATLLKQPLCTVVRQGKQSKVSGLNLLRLKAHLHRQHLSPSLIKLHSELKSATLLKQPLCTVVRQGKQSKVSGLNLLRLKAHLHRQHLSPSLIKLHSELKSATLLKQPLCTVVRQGKQSKVSGLNLLRLKAHLHRQHLSPSLIKLHSELKSATLLKQPLCTVVRQGKQSKVSGLNLLRLKAHLHRQHLSPSLIKLHSELKSATLLK
YER140W	YER140W_idr_1	0.754231	0.733549106077	QHKDTAVAKDTAKKRLLRRNSAPSAIHIISRLDKKWSFQHKDTAVAKDTAKKRLLRRNSAPSAIHIISRLDKKWSFQHKDTAVAKDTAKKRLLRRNSAPSAIHIISRLDKKWSFQHKDTAVAKDTAKKRLLRRNSAPSAIHIISRLDKKWSFQHKDTAVAKDTAKKRLLRRNSAPSAIHIISRLDKKWSFQHKDTAVAKDTAKKRLLRRNSAPSAIHIISRLDKKWSFQHKDTAVAKDTAKKRLLRRNSAPSAIHI
YER182W	YER182W_idr_1	0.758438	0.737640525516	FKRIAIAQIRTYTNGVVFKTASKPKRRWIPWTFKRIAIAQIRTYTNGVVFKTASKPKRRWIPWTFKRIAIAQIRTYTNGVVFKTASKPKRRWIPWTFKRIAIAQIRTYTNGVVFKTASKPKRRWIPWTFKRIAIAQIRTYTNGVVFKTASKPKRRWIPWTFKRIAIAQIRTYTNGVVFKTASKPKRRWIPWTFKRIAIAQIRTYTNGVVFKTASKPKRRWIPWTFKRIAIAQIRTYTNGVVFKTASKPKRRWIPWT
YFL007W	YFL007W_idr_24	0.79755	0.77567986269	FESDTLPLVQQHFYHIKCGESSKTFRVDDELLNNAFKAFESDTLPLVQQHFYHIKCGESSKTFRVDDELLNNAFKAFESDTLPLVQQHFYHIKCGESSKTFRVDDELLNNAFKAFESDTLPLVQQHFYHIKCGESSKTFRVDDELLNNAFKAFESDTLPLVQQHFYHIKCGESSKTFRVDDELLNNAFKAFESDTLPLVQQHFYHIKCGESSKTFRVDDELLNNAFKAFESDTLPLVQQHFYHIKCGESSKTFRVD
YFL016C	YFL016C_idr_1	0.912014	0.887005044797	AFQQGVLSRCSGVFRHHVGHSRHINNILYRHAIAFASIAPRIPKSSFHTSAIAFQQGVLSRCSGVFRHHVGHSRHINNILYRHAIAFASIAPRIPKSSFHTSAIAFQQGVLSRCSGVFRHHVGHSRHINNILYRHAIAFASIAPRIPKSSFHTSAIAFQQGVLSRCSGVFRHHVGHSRHINNILYRHAIAFASIAPRIPKSSFHTSAIAFQQGVLSRCSGVFRHHVGHSRHINNILYRHAIAFASIAPRIPKSSFH
YGL026C	YGL026C_idr_3	0.757819	0.737038447215	KHKVLSKDEFFAFQKESLKSANVKKEILDEKHKVLSKDEFFAFQKESLKSANVKKEILDEKHKVLSKDEFFAFQKESLKSANVKKEILDEKHKVLSKDEFFAFQKESLKSANVKKEILDEKHKVLSKDEFFAFQKESLKSANVKKEILDEKHKVLSKDEFFAFQKESLKSANVKKEILDEKHKVLSKDEFFAFQKESLKSANVKKEILDEKHKVLSKDEFFAFQKESLKSANVKKEILDEKHKVLSKDEFFAFQKE
YGR220C	YGR220C_idr_1	0.730259	0.710234426775	SKFLQGSIFSISKLHVRYSSTRPFLVAPSSKFLQGSIFSISKLHVRYSSTRPFLVAPSSKFLQGSIFSISKLHVRYSSTRPFLVAPSSKFLQGSIFSISKLHVRYSSTRPFLVAPSSKFLQGSIFSISKLHVRYSSTRPFLVAPSSKFLQGSIFSISKLHVRYSSTRPFLVAPSSKFLQGSIFSISKLHVRYSSTRPFLVAPSSKFLQGSIFSISKLHVRYSSTRPFLVAPSSKFLQGSIFSISKLHVRYSSTRPF
YHR051W	YHR051W_idr_1	0.770381	0.749256068666	LSRAIFRNPVINRTLLRARPGAYHATRLTKNTFIQSRKLSRAIFRNPVINRTLLRARPGAYHATRLTKNTFIQSRKLSRAIFRNPVINRTLLRARPGAYHATRLTKNTFIQSRKLSRAIFRNPVINRTLLRARPGAYHATRLTKNTFIQSRKLSRAIFRNPVINRTLLRARPGAYHATRLTKNTFIQSRKLSRAIFRNPVINRTLLRARPGAYHATRLTKNTFIQSRKLSRAIFRNPVINRTLLRARPGAYHATRL
YHR059W	YHR059W_idr_1	0.768845	0.74776211913	IPSRISHKFPLFLRSSLAAPKAAYRFSSTIPSRISHKFPLFLRSSLAAPKAAYRFSSTIPSRISHKFPLFLRSSLAAPKAAYRFSSTIPSRISHKFPLFLRSSLAAPKAAYRFSSTIPSRISHKFPLFLRSSLAAPKAAYRFSSTIPSRISHKFPLFLRSSLAAPKAAYRFSSTIPSRISHKFPLFLRSSLAAPKAAYRFSSTIPSRISHKFPLFLRSSLAAPKAAYRFSSTIPSRISHKFPLFLRSSLAAPKAAY
YHR099W	YHR099W_idr_47	0.735739	0.715563857401	INNAYLPLIPALQQSNSNSNINTHAYRGYHEIAWVINRFINNAYLPLIPALQQSNSNSNINTHAYRGYHEIAWVINRFINNAYLPLIPALQQSNSNSNINTHAYRGYHEIAWVINRFINNAYLPLIPALQQSNSNSNINTHAYRGYHEIAWVINRFINNAYLPLIPALQQSNSNSNINTHAYRGYHEIAWVINRFINNAYLPLIPALQQSNSNSNINTHAYRGYHEIAWVINRFINNAYLPLIPALQQSNSNSNIN
YHR205W	YHR205W_idr_3	0.781082	0.759663049482	NLAHASQHQWHSLKPRVIDEVVSGDILIKWTYKQTKNLAHASQHQWHSLKPRVIDEVVSGDILIKWTYKQTKNLAHASQHQWHSLKPRVIDEVVSGDILIKWTYKQTKNLAHASQHQWHSLKPRVIDEVVSGDILIKWTYKQTKNLAHASQHQWHSLKPRVIDEVVSGDILIKWTYKQTKNLAHASQHQWHSLKPRVIDEVVSGDILIKWTYKQTKNLAHASQHQWHSLKPRVIDEVVSGDILIKWTYKQTKNLAH
YIR024C	YIR024C_idr_1	0.911373	0.8863815755	FMARQVLRNGLFLRSLAPIKITARTVASANAGIKRKFMARQVLRNGLFLRSLAPIKITARTVASANAGIKRKFMARQVLRNGLFLRSLAPIKITARTVASANAGIKRKFMARQVLRNGLFLRSLAPIKITARTVASANAGIKRKFMARQVLRNGLFLRSLAPIKITARTVASANAGIKRKFMARQVLRNGLFLRSLAPIKITARTVASANAGIKRKFMARQVLRNGLFLRSLAPIKITARTVASANAGIKRKFMAR
YJL034W	YJL034W_idr_1	0.734384	0.714246253155	FFNRLSAGKLLVPLSVVLYALFVVILPLQNSFHSSNVLVRGADDFFNRLSAGKLLVPLSVVLYALFVVILPLQNSFHSSNVLVRGADDFFNRLSAGKLLVPLSVVLYALFVVILPLQNSFHSSNVLVRGADDFFNRLSAGKLLVPLSVVLYALFVVILPLQNSFHSSNVLVRGADDFFNRLSAGKLLVPLSVVLYALFVVILPLQNSFHSSNVLVRGADDFFNRLSAGKLLVPLSVVLYALFVVILPLQNSFHSSN
YJR031C	YJR031C_idr_3	0.908313	0.883405444374	FFTNFHSLLKLPELPLPDPDISIRKAKMSRSLLSTFASYFFTNFHSLLKLPELPLPDPDISIRKAKMSRSLLSTFASYFFTNFHSLLKLPELPLPDPDISIRKAKMSRSLLSTFASYFFTNFHSLLKLPELPLPDPDISIRKAKMSRSLLSTFASYFFTNFHSLLKLPELPLPDPDISIRKAKMSRSLLSTFASYFFTNFHSLLKLPELPLPDPDISIRKAKMSRSLLSTFASYFFTNFHSLLKLPELPLPDPDIS
YJR075W	YJR075W_idr_1	0.761527	0.74064500406	AKTTKRASSFRRLMIFAIIALISLAFGVRYLFHNSNAAKTTKRASSFRRLMIFAIIALISLAFGVRYLFHNSNAAKTTKRASSFRRLMIFAIIALISLAFGVRYLFHNSNAAKTTKRASSFRRLMIFAIIALISLAFGVRYLFHNSNAAKTTKRASSFRRLMIFAIIALISLAFGVRYLFHNSNAAKTTKRASSFRRLMIFAIIALISLAFGVRYLFHNSNAAKTTKRASSFRRLMIFAIIALISLAFGVRYLFHN
YJR121W	YJR121W_idr_1	0.905564	0.880731975563	VLPRLYTATSRAAFKAAKQSAPLLSTSWKRCMASAAQSVLPRLYTATSRAAFKAAKQSAPLLSTSWKRCMASAAQSVLPRLYTATSRAAFKAAKQSAPLLSTSWKRCMASAAQSVLPRLYTATSRAAFKAAKQSAPLLSTSWKRCMASAAQSVLPRLYTATSRAAFKAAKQSAPLLSTSWKRCMASAAQSVLPRLYTATSRAAFKAAKQSAPLLSTSWKRCMASAAQSVLPRLYTATSRAAFKAAKQSAPLLSTSW
YJR147W	YJR147W_idr_2	0.817159	0.794750834887	SAATPNVAAVNNMNKQCTFHWDPFKVNSILSKAIGKPSFSAATPNVAAVNNMNKQCTFHWDPFKVNSILSKAIGKPSFSAATPNVAAVNNMNKQCTFHWDPFKVNSILSKAIGKPSFSAATPNVAAVNNMNKQCTFHWDPFKVNSILSKAIGKPSFSAATPNVAAVNNMNKQCTFHWDPFKVNSILSKAIGKPSFSAATPNVAAVNNMNKQCTFHWDPFKVNSILSKAIGKPSFSAATPNVAAVNNMNKQCTFHWD
YKL157W	YKL157W_idr_1	0.787631	0.766033218769	PIVRWLLLKSAVRGSSLIGKAHPCLRSIAAHPRYLSNVYSPPAGVSRSLRINVMWKQSKLTPPRFVKIMNRRPLFTETSHACAKCQKTSQLLPIVRWLLLKSAVRGSSLIGKAHPCLRSIAAHPRYLSNVYSPPAGVSRSLRINVMWKQSKLTPPRFVKIMNRRPLFTETSHACAKCQKTSQLLPIVRWLLLKSAVRGSSLIGKAHPCLRSIAAHPRYLSNVYSPPAGVSRSLRINVMWKQSKLTPPRFVKIMNRR
YKL197C	YKL197C_idr_11	0.743586	0.723195515798	TRLVKAEYGHSNKTILKNGAIQLLKKVILRSTVCKMTRLVKAEYGHSNKTILKNGAIQLLKKVILRSTVCKMTRLVKAEYGHSNKTILKNGAIQLLKKVILRSTVCKMTRLVKAEYGHSNKTILKNGAIQLLKKVILRSTVCKMTRLVKAEYGHSNKTILKNGAIQLLKKVILRSTVCKMTRLVKAEYGHSNKTILKNGAIQLLKKVILRSTVCKMTRLVKAEYGHSNKTILKNGAIQLLKKVILRSTVCKMTRLV
YKL201C	YKL201C_idr_1	0.818966	0.796508664687	LQRISSKLHRRFLSGLLRVKHYPLRRILLLQRISSKLHRRFLSGLLRVKHYPLRRILLLQRISSKLHRRFLSGLLRVKHYPLRRILLLQRISSKLHRRFLSGLLRVKHYPLRRILLLQRISSKLHRRFLSGLLRVKHYPLRRILLLQRISSKLHRRFLSGLLRVKHYPLRRILLLQRISSKLHRRFLSGLLRVKHYPLRRILLLQRISSKLHRRFLSGLLRVKHYPLRRILLLQRISSKLHRRFLSGLLRVKHYPL
YLR059C	YLR059C_idr_1	0.740929	0.720611668887	KWLLFPARIVARTRPNLFSLYRRSVSQYLRPRTIQNLQSMKWLLFPARIVARTRPNLFSLYRRSVSQYLRPRTIQNLQSMKWLLFPARIVARTRPNLFSLYRRSVSQYLRPRTIQNLQSMKWLLFPARIVARTRPNLFSLYRRSVSQYLRPRTIQNLQSMKWLLFPARIVARTRPNLFSLYRRSVSQYLRPRTIQNLQSMKWLLFPARIVARTRPNLFSLYRRSVSQYLRPRTIQNLQSMKWLLFPARIVARTRPN
YLR069C	YLR069C_idr_1	0.778553	0.757204070341	SVQKMMWVPRKMVGGRIPFFTCSKVFSGFSRRSFHESPLARSTYEEEKVLVSVQKMMWVPRKMVGGRIPFFTCSKVFSGFSRRSFHESPLARSTYEEEKVLVSVQKMMWVPRKMVGGRIPFFTCSKVFSGFSRRSFHESPLARSTYEEEKVLVSVQKMMWVPRKMVGGRIPFFTCSKVFSGFSRRSFHESPLARSTYEEEKVLVSVQKMMWVPRKMVGGRIPFFTCSKVFSGFSRRSFHESPLARSTYEEEKVLVS
YLR142W	YLR142W_idr_1	0.728298	0.708326512175	IASKSSLLVTKSRIPSLCFPLIKRSYVSKTPTHSNTAANLMVETPAANANGNSVMAPIASKSSLLVTKSRIPSLCFPLIKRSYVSKTPTHSNTAANLMVETPAANANGNSVMAPIASKSSLLVTKSRIPSLCFPLIKRSYVSKTPTHSNTAANLMVETPAANANGNSVMAPIASKSSLLVTKSRIPSLCFPLIKRSYVSKTPTHSNTAANLMVETPAANANGNSVMAPIASKSSLLVTKSRIPSLCFPLIKRSYVS
YLR201C	YLR201C_idr_1	1.02819	1.0	LCRNTARTGCKFFRLYHSNPIEHVKPIHIKPLLCRNTARTGCKFFRLYHSNPIEHVKPIHIKPLLCRNTARTGCKFFRLYHSNPIEHVKPIHIKPLLCRNTARTGCKFFRLYHSNPIEHVKPIHIKPLLCRNTARTGCKFFRLYHSNPIEHVKPIHIKPLLCRNTARTGCKFFRLYHSNPIEHVKPIHIKPLLCRNTARTGCKFFRLYHSNPIEHVKPIHIKPLLCRNTARTGCKFFRLYHSNPIEHVKPIHIKPL
YLR299W	YLR299W_idr_1	0.833193	0.810345103444	LLCNRKVPKTLNTCFILHIFTLLTLGVLVLLCNRKVPKTLNTCFILHIFTLLTLGVLVLLCNRKVPKTLNTCFILHIFTLLTLGVLVLLCNRKVPKTLNTCFILHIFTLLTLGVLVLLCNRKVPKTLNTCFILHIFTLLTLGVLVLLCNRKVPKTLNTCFILHIFTLLTLGVLVLLCNRKVPKTLNTCFILHIFTLLTLGVLVLLCNRKVPKTLNTCFILHIFTLLTLGVLVLLCNRKVPKTLNTCFILHIFTLLT
YLR352W	YLR352W_idr_5	0.784425	0.76291517664	NNSHVEDSQNHVNAIPRRNSLLSRPTLRSNNGSSSANPFAINNNSHVEDSQNHVNAIPRRNSLLSRPTLRSNNGSSSANPFAINNNSHVEDSQNHVNAIPRRNSLLSRPTLRSNNGSSSANPFAINNNSHVEDSQNHVNAIPRRNSLLSRPTLRSNNGSSSANPFAINNNSHVEDSQNHVNAIPRRNSLLSRPTLRSNNGSSSANPFAINNNSHVEDSQNHVNAIPRRNSLLSRPTLRSNNGSSSANPFAINNNSH
YLR393W	YLR393W_idr_1	0.760815	0.739952144456	QGTFKRFYHPTLTRMSFLDKFLKPMMATASPQGTFKRFYHPTLTRMSFLDKFLKPMMATASPQGTFKRFYHPTLTRMSFLDKFLKPMMATASPQGTFKRFYHPTLTRMSFLDKFLKPMMATASPQGTFKRFYHPTLTRMSFLDKFLKPMMATASPQGTFKRFYHPTLTRMSFLDKFLKPMMATASPQGTFKRFYHPTLTRMSFLDKFLKPMMATASPQGTFKRFYHPTLTRMSFLDKFLKPMMATASPQGTFKRFY
YLR454W	YLR454W_idr_1	0.993906	0.966651609878	MFPINVLLYKWLIFAVTFLWSCKILLRKLMFPINVLLYKWLIFAVTFLWSCKILLRKLMFPINVLLYKWLIFAVTFLWSCKILLRKLMFPINVLLYKWLIFAVTFLWSCKILLRKLMFPINVLLYKWLIFAVTFLWSCKILLRKLMFPINVLLYKWLIFAVTFLWSCKILLRKLMFPINVLLYKWLIFAVTFLWSCKILLRKLMFPINVLLYKWLIFAVTFLWSCKILLRKLMFPINVLLYKWLIFAVTFLWSCKI
YML031W	YML031W_idr_3	0.838353	0.8153638139	IIQTVVISLLALPHSPLWELALAFIPNILALNIIQTVVISLLALPHSPLWELALAFIPNILALNIIQTVVISLLALPHSPLWELALAFIPNILALNIIQTVVISLLALPHSPLWELALAFIPNILALNIIQTVVISLLALPHSPLWELALAFIPNILALNIIQTVVISLLALPHSPLWELALAFIPNILALNIIQTVVISLLALPHSPLWELALAFIPNILALNIIQTVVISLLALPHSPLWELALAFIPNILALN
YML130C	YML130C_idr_1	0.747132	0.726644045929	RLRTAIATLCLTAFTSATSNNSYIATDQTQNAFNRLRTAIATLCLTAFTSATSNNSYIATDQTQNAFNRLRTAIATLCLTAFTSATSNNSYIATDQTQNAFNRLRTAIATLCLTAFTSATSNNSYIATDQTQNAFNRLRTAIATLCLTAFTSATSNNSYIATDQTQNAFNRLRTAIATLCLTAFTSATSNNSYIATDQTQNAFNRLRTAIATLCLTAFTSATSNNSYIATDQTQNAFNRLRTAIATLCLTAFTSAT
YMR088C	YMR088C_idr_1	0.749252	0.728706624971	QTLDETSNLLPPPEEAEAPPLEQKFHEYNLQTLDETSNLLPPPEEAEAPPLEQKFHEYNLQTLDETSNLLPPPEEAEAPPLEQKFHEYNLQTLDETSNLLPPPEEAEAPPLEQKFHEYNLQTLDETSNLLPPPEEAEAPPLEQKFHEYNLQTLDETSNLLPPPEEAEAPPLEQKFHEYNLQTLDETSNLLPPPEEAEAPPLEQKFHEYNLQTLDETSNLLPPPEEAEAPPLEQKFHEYNLQTLDETSNLLPPPEEA
YMR177W	YMR177W_idr_8	0.772608	0.751422066512	SKCEQADKPSSLNLHSHTHSHGHTHSHAAHNPLLVLSTSKCEQADKPSSLNLHSHTHSHGHTHSHAAHNPLLVLSTSKCEQADKPSSLNLHSHTHSHGHTHSHAAHNPLLVLSTSKCEQADKPSSLNLHSHTHSHGHTHSHAAHNPLLVLSTSKCEQADKPSSLNLHSHTHSHGHTHSHAAHNPLLVLSTSKCEQADKPSSLNLHSHTHSHGHTHSHAAHNPLLVLSTSKCEQADKPSSLNLHSHTHSHGHTHSHA
YMR203W	YMR203W_idr_1	0.748138	0.727623046347	SAPTPLAEASQIPTIPALSPLTAKQSKGNFFSSSAPTPLAEASQIPTIPALSPLTAKQSKGNFFSSSAPTPLAEASQIPTIPALSPLTAKQSKGNFFSSSAPTPLAEASQIPTIPALSPLTAKQSKGNFFSSSAPTPLAEASQIPTIPALSPLTAKQSKGNFFSSSAPTPLAEASQIPTIPALSPLTAKQSKGNFFSSSAPTPLAEASQIPTIPALSPLTAKQSKGNFFSSSAPTPLAEASQIPTIPALSPLTAKQ
YNL073W	YNL073W_idr_1	0.916671	0.891534544895	NVLLKRRSLTFAPRWLWCKCRSSRSRPYSLAHAVDTSKNVLLKRRSLTFAPRWLWCKCRSSRSRPYSLAHAVDTSKNVLLKRRSLTFAPRWLWCKCRSSRSRPYSLAHAVDTSKNVLLKRRSLTFAPRWLWCKCRSSRSRPYSLAHAVDTSKNVLLKRRSLTFAPRWLWCKCRSSRSRPYSLAHAVDTSKNVLLKRRSLTFAPRWLWCKCRSSRSRPYSLAHAVDTSKNVLLKRRSLTFAPRWLWCKCRSSRSRPY
YOL023W	YOL023W_idr_1	0.767891	0.746834248412	LRRHGLFWLKTCPRLNVLLNQSIPIPHLLHSRDICQQRWYAKGKRRNQISKKLRRHGLFWLKTCPRLNVLLNQSIPIPHLLHSRDICQQRWYAKGKRRNQISKKLRRHGLFWLKTCPRLNVLLNQSIPIPHLLHSRDICQQRWYAKGKRRNQISKKLRRHGLFWLKTCPRLNVLLNQSIPIPHLLHSRDICQQRWYAKGKRRNQISKKLRRHGLFWLKTCPRLNVLLNQSIPIPHLLHSRDICQQRWYAKGKRRNQ
YOL033W	YOL033W_idr_1	0.865402	0.84167149365	IMLRIPTRSYCSPSKLIKGVGLSPLKKSLLSKKIKEDIHIMLRIPTRSYCSPSKLIKGVGLSPLKKSLLSKKIKEDIHIMLRIPTRSYCSPSKLIKGVGLSPLKKSLLSKKIKEDIHIMLRIPTRSYCSPSKLIKGVGLSPLKKSLLSKKIKEDIHIMLRIPTRSYCSPSKLIKGVGLSPLKKSLLSKKIKEDIHIMLRIPTRSYCSPSKLIKGVGLSPLKKSLLSKKIKEDIHIMLRIPTRSYCSPSKLIKGVGL
YOL071W	YOL071W_idr_1	0.748691	0.728160198045	HNMFPALTKTLSLQGYKIINSQTGSAAWSCGRRWFSSDKDDHDHNMFPALTKTLSLQGYKIINSQTGSAAWSCGRRWFSSDKDDHDHNMFPALTKTLSLQGYKIINSQTGSAAWSCGRRWFSSDKDDHDHNMFPALTKTLSLQGYKIINSQTGSAAWSCGRRWFSSDKDDHDHNMFPALTKTLSLQGYKIINSQTGSAAWSCGRRWFSSDKDDHDHNMFPALTKTLSLQGYKIINSQTGSAAWSCGRRWFSSDKDD
YOL089C	YOL089C_idr_6	0.975671	0.948916096742	YWFKQSLGVKASNEEFLSPISEILSISLKWYATQMKKFMDLSSPAFFSSYWFKQSLGVKASNEEFLSPISEILSISLKWYATQMKKFMDLSSPAFFSSYWFKQSLGVKASNEEFLSPISEILSISLKWYATQMKKFMDLSSPAFFSSYWFKQSLGVKASNEEFLSPISEILSISLKWYATQMKKFMDLSSPAFFSSYWFKQSLGVKASNEEFLSPISEILSISLKWYATQMKKFMDLSSPAFFSSYWFKQSLGVKA
YOR191W	YOR191W_idr_16	0.752262	0.731633945205	KHWPKKLDGEQNQLPAVPHIQALNRLKTSNEYYSKHWPKKLDGEQNQLPAVPHIQALNRLKTSNEYYSKHWPKKLDGEQNQLPAVPHIQALNRLKTSNEYYSKHWPKKLDGEQNQLPAVPHIQALNRLKTSNEYYSKHWPKKLDGEQNQLPAVPHIQALNRLKTSNEYYSKHWPKKLDGEQNQLPAVPHIQALNRLKTSNEYYSKHWPKKLDGEQNQLPAVPHIQALNRLKTSNEYYSKHWPKKLDGEQNQLPAVP
YOR242C	YOR242C_idr_1	0.766359	0.745344124908	YKNYYSNTEVYKKHKDSGSLRKKALRSRRSSFFSFFNDSYKNYYSNTEVYKKHKDSGSLRKKALRSRRSSFFSFFNDSYKNYYSNTEVYKKHKDSGSLRKKALRSRRSSFFSFFNDSYKNYYSNTEVYKKHKDSGSLRKKALRSRRSSFFSFFNDSYKNYYSNTEVYKKHKDSGSLRKKALRSRRSSFFSFFNDSYKNYYSNTEVYKKHKDSGSLRKKALRSRRSSFFSFFNDSYKNYYSNTEVYKKHKDSGSLRK
YOR291W	YOR291W_idr_2	0.724447	0.704581348628	VRGQKFGELLSDIRQVFPKFSLNDCSSPLDFVRGQKFGELLSDIRQVFPKFSLNDCSSPLDFVRGQKFGELLSDIRQVFPKFSLNDCSSPLDFVRGQKFGELLSDIRQVFPKFSLNDCSSPLDFVRGQKFGELLSDIRQVFPKFSLNDCSSPLDFVRGQKFGELLSDIRQVFPKFSLNDCSSPLDFVRGQKFGELLSDIRQVFPKFSLNDCSSPLDFVRGQKFGELLSDIRQVFPKFSLNDCSSPLDFVRGQKFGE
YOR330C	YOR330C_idr_1	0.814999	0.792650169435	TKLMVRSECMLRMVRRRPLRVQFCARWFSTKKNTAEAPTKLMVRSECMLRMVRRRPLRVQFCARWFSTKKNTAEAPTKLMVRSECMLRMVRRRPLRVQFCARWFSTKKNTAEAPTKLMVRSECMLRMVRRRPLRVQFCARWFSTKKNTAEAPTKLMVRSECMLRMVRRRPLRVQFCARWFSTKKNTAEAPTKLMVRSECMLRMVRRRPLRVQFCARWFSTKKNTAEAPTKLMVRSECMLRMVRRRPLRVQFCARWF
YOR354C	YOR354C_idr_1	0.824863	0.80224359673	LSHNALRAFDCSKVIISRRCLTSSTSIYQQSSVHLQETDDGHSGNREKHLSHNALRAFDCSKVIISRRCLTSSTSIYQQSSVHLQETDDGHSGNREKHLSHNALRAFDCSKVIISRRCLTSSTSIYQQSSVHLQETDDGHSGNREKHLSHNALRAFDCSKVIISRRCLTSSTSIYQQSSVHLQETDDGHSGNREKHLSHNALRAFDCSKVIISRRCLTSSTSIYQQSSVHLQETDDGHSGNREKHLSHNALRAFDC
YPL072W	YPL072W_idr_1	0.738476	0.718225848115	SWIKNVTESPTSLIKKVSCGLIIAASLYAIAPSLSALVFGDSKQSSWIKNVTESPTSLIKKVSCGLIIAASLYAIAPSLSALVFGDSKQSSWIKNVTESPTSLIKKVSCGLIIAASLYAIAPSLSALVFGDSKQSSWIKNVTESPTSLIKKVSCGLIIAASLYAIAPSLSALVFGDSKQSSWIKNVTESPTSLIKKVSCGLIIAASLYAIAPSLSALVFGDSKQSSWIKNVTESPTSLIKKVSCGLIIAASLYAIA
YPL123C	YPL123C_idr_1	0.797051	0.775194652274	LLKNLHSLLQLPIFSNGADKGIEPNCPINILLKNLHSLLQLPIFSNGADKGIEPNCPINILLKNLHSLLQLPIFSNGADKGIEPNCPINILLKNLHSLLQLPIFSNGADKGIEPNCPINILLKNLHSLLQLPIFSNGADKGIEPNCPINILLKNLHSLLQLPIFSNGADKGIEPNCPINILLKNLHSLLQLPIFSNGADKGIEPNCPINILLKNLHSLLQLPIFSNGADKGIEPNCPINILLKNLHSLLQLPIFSN
YPL132W	YPL132W_idr_1	0.894028	0.86951236875	IRICPIVRSKVPLLGTFLRSDSWLAPHALALRIRICPIVRSKVPLLGTFLRSDSWLAPHALALRIRICPIVRSKVPLLGTFLRSDSWLAPHALALRIRICPIVRSKVPLLGTFLRSDSWLAPHALALRIRICPIVRSKVPLLGTFLRSDSWLAPHALALRIRICPIVRSKVPLLGTFLRSDSWLAPHALALRIRICPIVRSKVPLLGTFLRSDSWLAPHALALRIRICPIVRSKVPLLGTFLRSDSWLAPHALALR
YPL147W	YPL147W_idr_6	0.733149	0.713044589272	DNKFMNATDKKKRKRIFIPPKDNDVYEHDKFLFKNVELERAKDNKFMNATDKKKRKRIFIPPKDNDVYEHDKFLFKNVELERAKDNKFMNATDKKKRKRIFIPPKDNDVYEHDKFLFKNVELERAKDNKFMNATDKKKRKRIFIPPKDNDVYEHDKFLFKNVELERAKDNKFMNATDKKKRKRIFIPPKDNDVYEHDKFLFKNVELERAKDNKFMNATDKKKRKRIFIPPKDNDVYEHDKFLFKNVELERAKDNKF
YPR061C	YPR061C_idr_1	0.73626	0.716070110992	LHHKFVYPFLFKWHLSCVEKCPPQITFIAKYATANDKNGNRKLTLHHKFVYPFLFKWHLSCVEKCPPQITFIAKYATANDKNGNRKLTLHHKFVYPFLFKWHLSCVEKCPPQITFIAKYATANDKNGNRKLTLHHKFVYPFLFKWHLSCVEKCPPQITFIAKYATANDKNGNRKLTLHHKFVYPFLFKWHLSCVEKCPPQITFIAKYATANDKNGNRKLTLHHKFVYPFLFKWHLSCVEKCPPQITFIAKYATAND
