## Supplementary File 2 for "Discovering molecular features of intrinsically disordered regions by using evolution for contrastive learning": filter_140_idr_activations.txt

YAL016W	YAL016W_idr_1	1.15514	0.778787279665	SGARSTTAGAVPSAATTSTTSTTSNSKDSDSNSGARSTTAGAVPSAATTSTTSTTSNSKDSDSNSGARSTTAGAVPSAATTSTTSTTSNSKDSDSNSGARSTTAGAVPSAATTSTTSTTSNSKDSDSNSGARSTTAGAVPSAATTSTTSTTSNSKDSDSNSGARSTTAGAVPSAATTSTTSTTSNSKDSDSNSGARSTTAGAVPSAATTSTTSTTSNSKDSDSNSGARSTTAGAVPSAATTSTTSTTSNSKDSDSN
YBR078W	YBR078W_idr_2	1.12878	0.761016006507	STSVKLSSTSTESSKSSATSSASSSGDASNAQANVSASASSSSSSSKKSKGAAPELVPATSFMGVSTSVKLSSTSTESSKSSATSSASSSGDASNAQANVSASASSSSSSSKKSKGAAPELVPATSFMGVSTSVKLSSTSTESSKSSATSSASSSGDASNAQANVSASASSSSSSSKKSKGAAPELVPATSFMGVSTSVKLSSTSTESSKSSATSSASSSGDASNAQANVSASASSSSSSSKKSKGAAPELVPATS
YBR162C	YBR162C_idr_3	1.15347	0.777659526588	AVPSSYTKDSTVLSSSAQAVETSESQSSISSSKTTSSAAAASSSSSSSAVPSSYTKDSTVLSSSAQAVETSESQSSISSSKTTSSAAAASSSSSSSAVPSSYTKDSTVLSSSAQAVETSESQSSISSSKTTSSAAAASSSSSSSAVPSSYTKDSTVLSSSAQAVETSESQSSISSSKTTSSAAAASSSSSSSAVPSSYTKDSTVLSSSAQAVETSESQSSISSSKTTSSAAAASSSSSSSAVPSSYTKDSTVLSSS
YBR203W	YBR203W_idr_2	1.22478	0.825736190008	VVSRSSSITSTSSGNSTGVHSTRRQRSNSSVASITTSIMSSIVVSRSSSITSTSSGNSTGVHSTRRQRSNSSVASITTSIMSSIVVSRSSSITSTSSGNSTGVHSTRRQRSNSSVASITTSIMSSIVVSRSSSITSTSSGNSTGVHSTRRQRSNSSVASITTSIMSSIVVSRSSSITSTSSGNSTGVHSTRRQRSNSSVASITTSIMSSIVVSRSSSITSTSSGNSTGVHSTRRQRSNSSVASITTSIMSSIVVSR
YDR182W	YDR182W_idr_1	1.0437	0.703656597902	VYRNRSKSVLSTHSKKSDDKAHYKSRSKKKSKSRSKVYRNRSKSVLSTHSKKSDDKAHYKSRSKKKSKSRSKVYRNRSKSVLSTHSKKSDDKAHYKSRSKKKSKSRSKVYRNRSKSVLSTHSKKSDDKAHYKSRSKKKSKSRSKVYRNRSKSVLSTHSKKSDDKAHYKSRSKKKSKSRSKVYRNRSKSVLSTHSKKSDDKAHYKSRSKKKSKSRSKVYRNRSKSVLSTHSKKSDDKAHYKSRSKKKSKSRSKVYRN
YDR309C	YDR309C_idr_2	1.05439	0.71086410704	CHHRRSNSNSAKSKESSSSSSSANKTNHKKVCHHRRSNSNSAKSKESSSSSSSANKTNHKKVCHHRRSNSNSAKSKESSSSSSSANKTNHKKVCHHRRSNSNSAKSKESSSSSSSANKTNHKKVCHHRRSNSNSAKSKESSSSSSSANKTNHKKVCHHRRSNSNSAKSKESSSSSSSANKTNHKKVCHHRRSNSNSAKSKESSSSSSSANKTNHKKVCHHRRSNSNSAKSKESSSSSSSANKTNHKKVCHHRRSNS
YEL040W	YEL040W_idr_3	1.271	0.856896396527	DPHKGATTSSTQKSSSSTATSSSKTSSDHSSSTKKSSKTSSTASSSSSSSSSSSSSSSTATKNGDKVVSSVSSSVTSQTQTTSSVSGSASSSTSSMSGNNAGANVAANWRLTVDPHKGATTSSTQKSSSSTATSSSKTSSDHSSSTKKSSKTSSTASSSSSSSSSSSSSSSTATKNGDKVVSSVSSSVTSQTQTTSSVSGSASSSTSSMSGNNAGANVAANWRLTVDPHKGATTSSTQKSSSSTATSSSKTSSDHS
YER158C	YER158C_idr_2	1.04076	0.701670090432	SVPSSLSTTTDAANSSFINSSISSPAPSSSSSSSLVSRGPMQSISSSPTPAPSSGSSKSKNASVPSSLSTTTDAANSSFINSSISSPAPSSSSSSSLVSRGPMQSISSSPTPAPSSGSSKSKNASVPSSLSTTTDAANSSFINSSISSPAPSSSSSSSLVSRGPMQSISSSPTPAPSSGSSKSKNASVPSSLSTTTDAANSSFINSSISSPAPSSSSSSSLVSRGPMQSISSSPTPAPSSGSSKSKNASVPSSLST
YGR012W	YGR012W_idr_1	1.04256	0.702885286166	SCSQNKTSVSLAWRECISIASVLIGAYASYKYYKLFKTSCSQNKTSVSLAWRECISIASVLIGAYASYKYYKLFKTSCSQNKTSVSLAWRECISIASVLIGAYASYKYYKLFKTSCSQNKTSVSLAWRECISIASVLIGAYASYKYYKLFKTSCSQNKTSVSLAWRECISIASVLIGAYASYKYYKLFKTSCSQNKTSVSLAWRECISIASVLIGAYASYKYYKLFKTSCSQNKTSVSLAWRECISIASVLIGAYA
YIL011W	YIL011W_idr_2	1.04264	0.702943152629	AGISITSLGQTVSESGSESATASSDASSASESSSAASSSASESSSAASSSASESSSAASSSASESSSAASSSASEAAKSSSSAKSSGSSAASSAASSASSKASSAASSSAKASSSAEKSTNSSSSATSKNAGAAMDMGFFSAGVGAAIAGAAAMLLAGISITSLGQTVSESGSESATASSDASSASESSSAASSSASESSSAASSSASESSSAASSSASESSSAASSSASEAAKSSSSAKSSGSSAASSAASSASS
YIL055C	YIL055C_idr_1	1.11475	0.751560144152	TLEPHYSAKSAASASAFVARSATESSTASTKAAPRKKTLEPHYSAKSAASASAFVARSATESSTASTKAAPRKKTLEPHYSAKSAASASAFVARSATESSTASTKAAPRKKTLEPHYSAKSAASASAFVARSATESSTASTKAAPRKKTLEPHYSAKSAASASAFVARSATESSTASTKAAPRKKTLEPHYSAKSAASASAFVARSATESSTASTKAAPRKKTLEPHYSAKSAASASAFVARSATESSTASTKAAP
YKL096W	YKL096W_idr_2	1.30273	0.878294450285	DSSSSSSASASSASASSSTKHSSSIESVETSTTVETSSASSPTDSSSSSSASASSASASSSTKHSSSIESVETSTTVETSSASSPTDSSSSSSASASSASASSSTKHSSSIESVETSTTVETSSASSPTDSSSSSSASASSASASSSTKHSSSIESVETSTTVETSSASSPTDSSSSSSASASSASASSSTKHSSSIESVETSTTVETSSASSPTDSSSSSSASASSASASSSTKHSSSIESVETSTTVETSSASS
YKR042W	YKR042W_idr_2	1.32195	0.891249947759	AATTATSAAADGKVESVAAATTTLSSTAAAATTSAAASSSSSSSSSSSSSSSVAATTATSAAADGKVESVAAATTTLSSTAAAATTSAAASSSSSSSSSSSSSSSVAATTATSAAADGKVESVAAATTTLSSTAAAATTSAAASSSSSSSSSSSSSSSVAATTATSAAADGKVESVAAATTTLSSTAAAATTSAAASSSSSSSSSSSSSSSVAATTATSAAADGKVESVAAATTTLSSTAAAATTSAAASSSSSSS
YLR390W-A	YLR390W-A_idr_2	1.25502	0.846123750647	KSSCSEQNASLGDSSSSASSSASSSSKASSSTKASSSSASSSTKASSSSASSSTKASSSSAAPSSSKASSTESSSSSSSSTKAPSSEESSSTYVSSSKQASSTSEAHSSSAASSTVSQETVSSALPTSTAVISTFSEGSGNVLEAGKSVFIAAVAAMLIKSSCSEQNASLGDSSSSASSSASSSSKASSSTKASSSSASSSTKASSSSASSSTKASSSSAAPSSSKASSTESSSSSSSSTKAPSSEESSSTYVSSS
YLR436C	YLR436C_idr_19	1.12261	0.756855005931	RAVSTSSHDNSSSSHASLPSSSSAAYHTKPRAVSTSSHDNSSSSHASLPSSSSAAYHTKPRAVSTSSHDNSSSSHASLPSSSSAAYHTKPRAVSTSSHDNSSSSHASLPSSSSAAYHTKPRAVSTSSHDNSSSSHASLPSSSSAAYHTKPRAVSTSSHDNSSSSHASLPSSSSAAYHTKPRAVSTSSHDNSSSSHASLPSSSSAAYHTKPRAVSTSSHDNSSSSHASLPSSSSAAYHTKPRAVSTSSHDNSSSSHA
YMR006C	YMR006C_idr_2	1.1143	0.751250237092	AIASAISEATDGIPITALLGSSTSGNTTSNSTTSTSSNVTSNSNSSSNTTLNSNSSSSSISSSTARSSSSTANKANAAAISYANTNTLAIASAISEATDGIPITALLGSSTSGNTTSNSTTSTSSNVTSNSNSSSNTTLNSNSSSSSISSSTARSSSSTANKANAAAISYANTNTLAIASAISEATDGIPITALLGSSTSGNTTSNSTTSTSSNVTSNSNSSSNTTLNSNSSSSSISSSTARSSSSTANKANAAAI
YNL071W	YNL071W_idr_3	1.22201	0.823872407663	SKQSSQTSGAAAATPAAATSSTTAGSAPSPSSKQSSQTSGAAAATPAAATSSTTAGSAPSPSSKQSSQTSGAAAATPAAATSSTTAGSAPSPSSKQSSQTSGAAAATPAAATSSTTAGSAPSPSSKQSSQTSGAAAATPAAATSSTTAGSAPSPSSKQSSQTSGAAAATPAAATSSTTAGSAPSPSSKQSSQTSGAAAATPAAATSSTTAGSAPSPSSKQSSQTSGAAAATPAAATSSTTAGSAPSPSSKQSSQTS
YNL283C	YNL283C_idr_5	1.48325	1.0	STSSTATSTSTTSSSSTSVSSKTSTKLDTKTSTSSSATHSSSSSSTTSTTTSSSETTTSSSSSSSSSSTSTTSTTSTTSSTTSTSSSPSTTSSSTSASSSSETSSTQATSSSTTSTSSSTSTATVTSTPSSTSIGTSTHYTTRVVTQSVVSQANQQASTIFTTRTSVYATVSSTSSSTSSLLNGKSSSSKSKGLSGSTSSTATSTSTTSSSSTSVSSKTSTKLDTKTSTSSSATHSSSSSSTTSTTTSSSETTTSS
YOL011W	YOL011W_idr_2	1.06672	0.719177026371	NSSIGQEESLYAGSSASQSSSSSSSSSSSSEIPSATATLEKKAATNSGSHNSSIGQEESLYAGSSASQSSSSSSSSSSSSEIPSATATLEKKAATNSGSHNSSIGQEESLYAGSSASQSSSSSSSSSSSSEIPSATATLEKKAATNSGSHNSSIGQEESLYAGSSASQSSSSSSSSSSSSEIPSATATLEKKAATNSGSHNSSIGQEESLYAGSSASQSSSSSSSSSSSSEIPSATATLEKKAATNSGSHNSSIGQ
YOL105C	YOL105C_idr_6	1.14521	0.77209285317	SVESSSSKEGSSTSYMPSTTSSLSSAQISSTTRRTSTDMKSSEMIATTVSTTSTTSSSTSSTTSSTTSSTTSSTTSSTTSSSTSSTTSSTTSSTTSSTTSSTTSSTTSSTTSSTTSSTTSIFSVTSSSSSITLSSSEHTTVDSRTSSPSSTLVPVSSSSSTLSTPKVTSMTPSTSSTIPIVTSVELVTSVVTKAIVSTSDQHQETIFVTRTSVVERSSEVATATAAASNNRSNSTSKQRLSGSVESSSSKEGSSTS
YOR008C	YOR008C_idr_2	1.1404	0.768851929364	NSISSSDSSTESTSASSSTTSSTTSSTTSTTSSTTSSTTSSMASSSTVQNSPESTQAAASISTSQSSSTVTSESSLTSDTLATSSTSSQSQDATSIIYSTTFHTEGGSTIFVTNTITASAQNSGSATGTAGSDSTSGSKTHKKKANSISSSDSSTESTSASSSTTSSTTSSTTSTTSSTTSSTTSSMASSSTVQNSPESTQAAASISTSQSSSTVTSESSLTSDTLATSSTSSQSQDATSIIYSTTFHTEGGSTIF
YOR010C	YOR010C_idr_2	1.28743	0.867975734663	TTAASSTEASSAATSSAVASSSETTSSAVASSSEATSSAVASSSEASSSAATSSAVASSSEATSSTVASSTKAASSTKASSSAVSSAVATTAASSTEASSAATSSAVASSSETTSSAVASSSEATSSAVASSSEASSSAATSSAVASSSEATSSTVASSTKAASSTKASSSAVSSAVATTAASSTEASSAATSSAVASSSETTSSAVASSSEATSSAVASSSEASSSAATSSAVASSSEATSSTVASSTKAASSTK
