## Supplementary File 2 for "Discovering molecular features of intrinsically disordered regions by using evolution for contrastive learning": filter_141_idr_activations.txt

YCL048W	YCL048W_idr_1	1.07566	0.751138516362	NRITRKSCLFAIIFASLFVTHALGAAIDPPRRPNRITRKSCLFAIIFASLFVTHALGAAIDPPRRPNRITRKSCLFAIIFASLFVTHALGAAIDPPRRPNRITRKSCLFAIIFASLFVTHALGAAIDPPRRPNRITRKSCLFAIIFASLFVTHALGAAIDPPRRPNRITRKSCLFAIIFASLFVTHALGAAIDPPRRPNRITRKSCLFAIIFASLFVTHALGAAIDPPRRPNRITRKSCLFAIIFASLFVTHALGA
YDR119W	YDR119W_idr_4	0.988841	0.690514346259	LSTLFFTITVVAIFIFNRIHCRSQNCLSLSLSTLFFTITVVAIFIFNRIHCRSQNCLSLSLSTLFFTITVVAIFIFNRIHCRSQNCLSLSLSTLFFTITVVAIFIFNRIHCRSQNCLSLSLSTLFFTITVVAIFIFNRIHCRSQNCLSLSLSTLFFTITVVAIFIFNRIHCRSQNCLSLSLSTLFFTITVVAIFIFNRIHCRSQNCLSLSLSTLFFTITVVAIFIFNRIHCRSQNCLSLSLSTLFFTITVVAIFIF
YEL052W	YEL052W_idr_1	0.989707	0.691118785714	IALKPNAVRTFRQVQHCSFRICRYQSTKSNIALKPNAVRTFRQVQHCSFRICRYQSTKSNIALKPNAVRTFRQVQHCSFRICRYQSTKSNIALKPNAVRTFRQVQHCSFRICRYQSTKSNIALKPNAVRTFRQVQHCSFRICRYQSTKSNIALKPNAVRTFRQVQHCSFRICRYQSTKSNIALKPNAVRTFRQVQHCSFRICRYQSTKSNIALKPNAVRTFRQVQHCSFRICRYQSTKSNIALKPNAVRTFRQVQH
YFR018C	YFR018C_idr_1	1.0114	0.706265817005	GMKYVLPLRLIGLAYLLVLFQVHRVTGWEGMKYVLPLRLIGLAYLLVLFQVHRVTGWEGMKYVLPLRLIGLAYLLVLFQVHRVTGWEGMKYVLPLRLIGLAYLLVLFQVHRVTGWEGMKYVLPLRLIGLAYLLVLFQVHRVTGWEGMKYVLPLRLIGLAYLLVLFQVHRVTGWEGMKYVLPLRLIGLAYLLVLFQVHRVTGWEGMKYVLPLRLIGLAYLLVLFQVHRVTGWEGMKYVLPLRLIGLAYLLVLFQVHR
YGL041W-A	YGL041W-A_idr_1	1.09565	0.76510214161	LRVIWKHSSRVTRSIELSNISTTNHTRSLRRLRVIWKHSSRVTRSIELSNISTTNHTRSLRRLRVIWKHSSRVTRSIELSNISTTNHTRSLRRLRVIWKHSSRVTRSIELSNISTTNHTRSLRRLRVIWKHSSRVTRSIELSNISTTNHTRSLRRLRVIWKHSSRVTRSIELSNISTTNHTRSLRRLRVIWKHSSRVTRSIELSNISTTNHTRSLRRLRVIWKHSSRVTRSIELSNISTTNHTRSLRRLRVIWKHS
YGL187C	YGL187C_idr_1	1.43204	1.0	LSLRQSIRFFKPATRTLCSSRYLLQQKPVVKTALSLRQSIRFFKPATRTLCSSRYLLQQKPVVKTALSLRQSIRFFKPATRTLCSSRYLLQQKPVVKTALSLRQSIRFFKPATRTLCSSRYLLQQKPVVKTALSLRQSIRFFKPATRTLCSSRYLLQQKPVVKTALSLRQSIRFFKPATRTLCSSRYLLQQKPVVKTALSLRQSIRFFKPATRTLCSSRYLLQQKPVVKTALSLRQSIRFFKPATRTLCSSRYLLQ
YHR051W	YHR051W_idr_1	0.921303	0.643352210724	LSRAIFRNPVINRTLLRARPGAYHATRLTKNTFIQSRKLSRAIFRNPVINRTLLRARPGAYHATRLTKNTFIQSRKLSRAIFRNPVINRTLLRARPGAYHATRLTKNTFIQSRKLSRAIFRNPVINRTLLRARPGAYHATRLTKNTFIQSRKLSRAIFRNPVINRTLLRARPGAYHATRLTKNTFIQSRKLSRAIFRNPVINRTLLRARPGAYHATRLTKNTFIQSRKLSRAIFRNPVINRTLLRARPGAYHATRL
YIL070C	YIL070C_idr_1	0.96443	0.673467880007	FLRSVNRAVTRSILTTPKPAVVKSSWRVFTVANSKRCFTPAAIMRNFLRSVNRAVTRSILTTPKPAVVKSSWRVFTVANSKRCFTPAAIMRNFLRSVNRAVTRSILTTPKPAVVKSSWRVFTVANSKRCFTPAAIMRNFLRSVNRAVTRSILTTPKPAVVKSSWRVFTVANSKRCFTPAAIMRNFLRSVNRAVTRSILTTPKPAVVKSSWRVFTVANSKRCFTPAAIMRNFLRSVNRAVTRSILTTPKPAVVKSSW
YJL209W	YJL209W_idr_1	1.11541	0.778901774884	FLPRLVRYRTERFIKMVPTRTLRRINHSSRFLPRLVRYRTERFIKMVPTRTLRRINHSSRFLPRLVRYRTERFIKMVPTRTLRRINHSSRFLPRLVRYRTERFIKMVPTRTLRRINHSSRFLPRLVRYRTERFIKMVPTRTLRRINHSSRFLPRLVRYRTERFIKMVPTRTLRRINHSSRFLPRLVRYRTERFIKMVPTRTLRRINHSSRFLPRLVRYRTERFIKMVPTRTLRRINHSSRFLPRLVRYRTERFIKM
YJR051W	YJR051W_idr_1	1.04889	0.732450423853	IRSVRRVFIYVSIFVLIIVLKRTLSGTDQIRSVRRVFIYVSIFVLIIVLKRTLSGTDQIRSVRRVFIYVSIFVLIIVLKRTLSGTDQIRSVRRVFIYVSIFVLIIVLKRTLSGTDQIRSVRRVFIYVSIFVLIIVLKRTLSGTDQIRSVRRVFIYVSIFVLIIVLKRTLSGTDQIRSVRRVFIYVSIFVLIIVLKRTLSGTDQIRSVRRVFIYVSIFVLIIVLKRTLSGTDQIRSVRRVFIYVSIFVLIIVLKRTL
YJR061W	YJR061W_idr_1	1.1643	0.813035747004	MLSLRRFSMYVLRSLRLHFKKIIITLLTIQLLFITIFMLSLRRFSMYVLRSLRLHFKKIIITLLTIQLLFITIFMLSLRRFSMYVLRSLRLHFKKIIITLLTIQLLFITIFMLSLRRFSMYVLRSLRLHFKKIIITLLTIQLLFITIFMLSLRRFSMYVLRSLRLHFKKIIITLLTIQLLFITIFMLSLRRFSMYVLRSLRLHFKKIIITLLTIQLLFITIFMLSLRRFSMYVLRSLRLHFKKIIITLLTIQLLFI
YKL201C	YKL201C_idr_1	0.921277	0.643334021767	LQRISSKLHRRFLSGLLRVKHYPLRRILLLQRISSKLHRRFLSGLLRVKHYPLRRILLLQRISSKLHRRFLSGLLRVKHYPLRRILLLQRISSKLHRRFLSGLLRVKHYPLRRILLLQRISSKLHRRFLSGLLRVKHYPLRRILLLQRISSKLHRRFLSGLLRVKHYPLRRILLLQRISSKLHRRFLSGLLRVKHYPLRRILLLQRISSKLHRRFLSGLLRVKHYPLRRILLLQRISSKLHRRFLSGLLRVKHYPL
YKR061W	YKR061W_idr_1	0.958159	0.669089044562	QICKVFLTQVKKLLFVSLLFCLIAQTCWLALVPYQRQLSLDSYFFQICKVFLTQVKKLLFVSLLFCLIAQTCWLALVPYQRQLSLDSYFFQICKVFLTQVKKLLFVSLLFCLIAQTCWLALVPYQRQLSLDSYFFQICKVFLTQVKKLLFVSLLFCLIAQTCWLALVPYQRQLSLDSYFFQICKVFLTQVKKLLFVSLLFCLIAQTCWLALVPYQRQLSLDSYFFQICKVFLTQVKKLLFVSLLFCLIAQTCWLAL
YLR201C	YLR201C_idr_1	0.954725	0.666690890862	LCRNTARTGCKFFRLYHSNPIEHVKPIHIKPLLCRNTARTGCKFFRLYHSNPIEHVKPIHIKPLLCRNTARTGCKFFRLYHSNPIEHVKPIHIKPLLCRNTARTGCKFFRLYHSNPIEHVKPIHIKPLLCRNTARTGCKFFRLYHSNPIEHVKPIHIKPLLCRNTARTGCKFFRLYHSNPIEHVKPIHIKPLLCRNTARTGCKFFRLYHSNPIEHVKPIHIKPLLCRNTARTGCKFFRLYHSNPIEHVKPIHIKPL
YLR289W	YLR289W_idr_1	1.07351	0.749636116793	LKFRIRPVRHIRCYKRHAYFLRYNHTTTPAQKLQLKFRIRPVRHIRCYKRHAYFLRYNHTTTPAQKLQLKFRIRPVRHIRCYKRHAYFLRYNHTTTPAQKLQLKFRIRPVRHIRCYKRHAYFLRYNHTTTPAQKLQLKFRIRPVRHIRCYKRHAYFLRYNHTTTPAQKLQLKFRIRPVRHIRCYKRHAYFLRYNHTTTPAQKLQLKFRIRPVRHIRCYKRHAYFLRYNHTTTPAQKLQLKFRIRPVRHIRCYKRHA
YLR299W	YLR299W_idr_1	0.934805	0.652780875173	LLCNRKVPKTLNTCFILHIFTLLTLGVLVLLCNRKVPKTLNTCFILHIFTLLTLGVLVLLCNRKVPKTLNTCFILHIFTLLTLGVLVLLCNRKVPKTLNTCFILHIFTLLTLGVLVLLCNRKVPKTLNTCFILHIFTLLTLGVLVLLCNRKVPKTLNTCFILHIFTLLTLGVLVLLCNRKVPKTLNTCFILHIFTLLTLGVLVLLCNRKVPKTLNTCFILHIFTLLTLGVLVLLCNRKVPKTLNTCFILHIFTLLT
YLR355C	YLR355C_idr_1	1.19118	0.831810746935	LRTQAARLICNSRVITAKRTFALATRAAAYSRPAARFVKLRTQAARLICNSRVITAKRTFALATRAAAYSRPAARFVKLRTQAARLICNSRVITAKRTFALATRAAAYSRPAARFVKLRTQAARLICNSRVITAKRTFALATRAAAYSRPAARFVKLRTQAARLICNSRVITAKRTFALATRAAAYSRPAARFVKLRTQAARLICNSRVITAKRTFALATRAAAYSRPAARFVKLRTQAARLICNSRVITAKRTFA
YLR454W	YLR454W_idr_1	1.0711	0.747954075255	MFPINVLLYKWLIFAVTFLWSCKILLRKLMFPINVLLYKWLIFAVTFLWSCKILLRKLMFPINVLLYKWLIFAVTFLWSCKILLRKLMFPINVLLYKWLIFAVTFLWSCKILLRKLMFPINVLLYKWLIFAVTFLWSCKILLRKLMFPINVLLYKWLIFAVTFLWSCKILLRKLMFPINVLLYKWLIFAVTFLWSCKILLRKLMFPINVLLYKWLIFAVTFLWSCKILLRKLMFPINVLLYKWLIFAVTFLWSCKI
YNL213C	YNL213C_idr_3	0.981507	0.685392801984	CRSFHCLRCGPLLNENRGWSSKKIIKLVNKSCRSFHCLRCGPLLNENRGWSSKKIIKLVNKSCRSFHCLRCGPLLNENRGWSSKKIIKLVNKSCRSFHCLRCGPLLNENRGWSSKKIIKLVNKSCRSFHCLRCGPLLNENRGWSSKKIIKLVNKSCRSFHCLRCGPLLNENRGWSSKKIIKLVNKSCRSFHCLRCGPLLNENRGWSSKKIIKLVNKSCRSFHCLRCGPLLNENRGWSSKKIIKLVNKSCRSFHCLR
YPL254W	YPL254W_idr_4	0.988235	0.690091296913	KRGFIFCSVFQARLNNIPKIPIVTNPESLKRVKSNNLKTPKRGFIFCSVFQARLNNIPKIPIVTNPESLKRVKSNNLKTPKRGFIFCSVFQARLNNIPKIPIVTNPESLKRVKSNNLKTPKRGFIFCSVFQARLNNIPKIPIVTNPESLKRVKSNNLKTPKRGFIFCSVFQARLNNIPKIPIVTNPESLKRVKSNNLKTPKRGFIFCSVFQARLNNIPKIPIVTNPESLKRVKSNNLKTPKRGFIFCSVFQARLNN
