## Supplementary File 2 for "Discovering molecular features of intrinsically disordered regions by using evolution for contrastive learning": filter_142_idr_activations.txt

YBL010C	YBL010C_idr_1	0.636972	0.771000053028	SDRDQIEPVTNALDAESDSSDDFGNFSDASVENDLYNQNSTSDRDQIEPVTNALDAESDSSDDFGNFSDASVENDLYNQNSTSDRDQIEPVTNALDAESDSSDDFGNFSDASVENDLYNQNSTSDRDQIEPVTNALDAESDSSDDFGNFSDASVENDLYNQNSTSDRDQIEPVTNALDAESDSSDDFGNFSDASVENDLYNQNSTSDRDQIEPVTNALDAESDSSDDFGNFSDASVENDLYNQNSTSDRDQIEPVT
YBR079C	YBR079C_idr_8	0.737704	0.892928467254	KHMEHAALHAEQDAEVRQQRILEEKAAIEAKLKHMEHAALHAEQDAEVRQQRILEEKAAIEAKLKHMEHAALHAEQDAEVRQQRILEEKAAIEAKLKHMEHAALHAEQDAEVRQQRILEEKAAIEAKLKHMEHAALHAEQDAEVRQQRILEEKAAIEAKLKHMEHAALHAEQDAEVRQQRILEEKAAIEAKLKHMEHAALHAEQDAEVRQQRILEEKAAIEAKLKHMEHAALHAEQDAEVRQQRILEEKAAIEAKL
YBR095C	YBR095C_idr_7	0.671313	0.812567677786	KTTNFEEEIENTMEDGVVDDNEPDEEANRAKTTNFEEEIENTMEDGVVDDNEPDEEANRAKTTNFEEEIENTMEDGVVDDNEPDEEANRAKTTNFEEEIENTMEDGVVDDNEPDEEANRAKTTNFEEEIENTMEDGVVDDNEPDEEANRAKTTNFEEEIENTMEDGVVDDNEPDEEANRAKTTNFEEEIENTMEDGVVDDNEPDEEANRAKTTNFEEEIENTMEDGVVDDNEPDEEANRAKTTNFEEEIENTMEDG
YBR097W	YBR097W_idr_9	0.579694	0.701670440522	LIKDGGEIGSDPPILESYKIEIEISRFLNTNLYFPQNYHLVLQQFTKVSEKIKSVKEELIKDGGEIGSDPPILESYKIEIEISRFLNTNLYFPQNYHLVLQQFTKVSEKIKSVKEELIKDGGEIGSDPPILESYKIEIEISRFLNTNLYFPQNYHLVLQQFTKVSEKIKSVKEELIKDGGEIGSDPPILESYKIEIEISRFLNTNLYFPQNYHLVLQQFTKVSEKIKSVKEELIKDGGEIGSDPPILESYKIEIEI
YBR221C	YBR221C_idr_1	0.691191	0.836627619859	FSRLPTSLARNVARRAPTSFVRPSAAAAALRFSFSRLPTSLARNVARRAPTSFVRPSAAAAALRFSFSRLPTSLARNVARRAPTSFVRPSAAAAALRFSFSRLPTSLARNVARRAPTSFVRPSAAAAALRFSFSRLPTSLARNVARRAPTSFVRPSAAAAALRFSFSRLPTSLARNVARRAPTSFVRPSAAAAALRFSFSRLPTSLARNVARRAPTSFVRPSAAAAALRFSFSRLPTSLARNVARRAPTSFVRPSA
YCL028W	YCL028W_idr_1	0.669572	0.810459777869	DTDKLISEAESHFSQGNHAEAVAKLTSAAQSNPNDEQMDTDKLISEAESHFSQGNHAEAVAKLTSAAQSNPNDEQMDTDKLISEAESHFSQGNHAEAVAKLTSAAQSNPNDEQMDTDKLISEAESHFSQGNHAEAVAKLTSAAQSNPNDEQMDTDKLISEAESHFSQGNHAEAVAKLTSAAQSNPNDEQMDTDKLISEAESHFSQGNHAEAVAKLTSAAQSNPNDEQMDTDKLISEAESHFSQGNHAEAVAKLTSA
YCL043C	YCL043C_idr_2	0.778034	0.941744275097	KALYEEAQEKAAEEADADAELADEEDAIHDELKALYEEAQEKAAEEADADAELADEEDAIHDELKALYEEAQEKAAEEADADAELADEEDAIHDELKALYEEAQEKAAEEADADAELADEEDAIHDELKALYEEAQEKAAEEADADAELADEEDAIHDELKALYEEAQEKAAEEADADAELADEEDAIHDELKALYEEAQEKAAEEADADAELADEEDAIHDELKALYEEAQEKAAEEADADAELADEEDAIHDEL
YCR032W	YCR032W_idr_31	0.608767	0.736860832937	PKHLPADPIFSSVLQEINDRGNSIVARNGIGKASIASKFTSVFSANNSLIPKHLPADPIFSSVLQEINDRGNSIVARNGIGKASIASKFTSVFSANNSLIPKHLPADPIFSSVLQEINDRGNSIVARNGIGKASIASKFTSVFSANNSLIPKHLPADPIFSSVLQEINDRGNSIVARNGIGKASIASKFTSVFSANNSLIPKHLPADPIFSSVLQEINDRGNSIVARNGIGKASIASKFTSVFSANNSLIPKHLPA
YCR042C	YCR042C_idr_7	0.723582	0.875834760328	TISDDIKSSVQSVHNEVKNIKSEDDIELFLSGHYVDDMKTISDDIKSSVQSVHNEVKNIKSEDDIELFLSGHYVDDMKTISDDIKSSVQSVHNEVKNIKSEDDIELFLSGHYVDDMKTISDDIKSSVQSVHNEVKNIKSEDDIELFLSGHYVDDMKTISDDIKSSVQSVHNEVKNIKSEDDIELFLSGHYVDDMKTISDDIKSSVQSVHNEVKNIKSEDDIELFLSGHYVDDMKTISDDIKSSVQSVHNEVKNIKS
YDL106C	YDL106C_idr_5	0.586046	0.709359004929	ILPTINTAIPTAAVPQQNIAPPFLNTNSSATDSNPNTNLEILPTINTAIPTAAVPQQNIAPPFLNTNSSATDSNPNTNLEILPTINTAIPTAAVPQQNIAPPFLNTNSSATDSNPNTNLEILPTINTAIPTAAVPQQNIAPPFLNTNSSATDSNPNTNLEILPTINTAIPTAAVPQQNIAPPFLNTNSSATDSNPNTNLEILPTINTAIPTAAVPQQNIAPPFLNTNSSATDSNPNTNLEILPTINTAIPTAAVPQ
YDL122W	YDL122W_idr_5	0.642058	0.777156589685	YIVESVSEMTTNFRNNNSLSRWLPRSKFTHLDEEILYIVESVSEMTTNFRNNNSLSRWLPRSKFTHLDEEILYIVESVSEMTTNFRNNNSLSRWLPRSKFTHLDEEILYIVESVSEMTTNFRNNNSLSRWLPRSKFTHLDEEILYIVESVSEMTTNFRNNNSLSRWLPRSKFTHLDEEILYIVESVSEMTTNFRNNNSLSRWLPRSKFTHLDEEILYIVESVSEMTTNFRNNNSLSRWLPRSKFTHLDEEILYIVE
YDL195W	YDL195W_idr_3	0.600299	0.726610712362	DAQDDANNEKEDDGEEFFQQIETNFQPEGDDAQDDANNEKEDDGEEFFQQIETNFQPEGDDAQDDANNEKEDDGEEFFQQIETNFQPEGDDAQDDANNEKEDDGEEFFQQIETNFQPEGDDAQDDANNEKEDDGEEFFQQIETNFQPEGDDAQDDANNEKEDDGEEFFQQIETNFQPEGDDAQDDANNEKEDDGEEFFQQIETNFQPEGDDAQDDANNEKEDDGEEFFQQIETNFQPEGDDAQDDANNEKEDDGEE
YDL233W	YDL233W_idr_2	0.693237	0.839103899041	QIFRKLKQEDVKEQGNSFAENNATNVPPNFEAITQIFRKLKQEDVKEQGNSFAENNATNVPPNFEAITQIFRKLKQEDVKEQGNSFAENNATNVPPNFEAITQIFRKLKQEDVKEQGNSFAENNATNVPPNFEAITQIFRKLKQEDVKEQGNSFAENNATNVPPNFEAITQIFRKLKQEDVKEQGNSFAENNATNVPPNFEAITQIFRKLKQEDVKEQGNSFAENNATNVPPNFEAITQIFRKLKQEDVKEQGNSF
YDR027C	YDR027C_idr_2	0.621088	0.751773916425	NIRNMNQMEQLKELREGENMHEESFEANLRNIRNMNQMEQLKELREGENMHEESFEANLRNIRNMNQMEQLKELREGENMHEESFEANLRNIRNMNQMEQLKELREGENMHEESFEANLRNIRNMNQMEQLKELREGENMHEESFEANLRNIRNMNQMEQLKELREGENMHEESFEANLRNIRNMNQMEQLKELREGENMHEESFEANLRNIRNMNQMEQLKELREGENMHEESFEANLRNIRNMNQMEQLKELRE
YDR105C	YDR105C_idr_2	0.63098	0.763748046187	TRNQLRYEAIKQAVEEGSLPESALYDTAWLGTSSPTGAMDNQNDDTRNQLRYEAIKQAVEEGSLPESALYDTAWLGTSSPTGAMDNQNDDTRNQLRYEAIKQAVEEGSLPESALYDTAWLGTSSPTGAMDNQNDDTRNQLRYEAIKQAVEEGSLPESALYDTAWLGTSSPTGAMDNQNDDTRNQLRYEAIKQAVEEGSLPESALYDTAWLGTSSPTGAMDNQNDDTRNQLRYEAIKQAVEEGSLPESALYDTAWLG
YDR259C	YDR259C_idr_4	0.640989	0.775863222063	NTKRKEQEQRDEIEQLKKKIRSLEEIVGRHSDSATNTKRKEQEQRDEIEQLKKKIRSLEEIVGRHSDSATNTKRKEQEQRDEIEQLKKKIRSLEEIVGRHSDSATNTKRKEQEQRDEIEQLKKKIRSLEEIVGRHSDSATNTKRKEQEQRDEIEQLKKKIRSLEEIVGRHSDSATNTKRKEQEQRDEIEQLKKKIRSLEEIVGRHSDSATNTKRKEQEQRDEIEQLKKKIRSLEEIVGRHSDSATNTKRKEQEQRD
YDR299W	YDR299W_idr_3	0.738191	0.893516965034	VNFNENEDEEQHARIENDEELEAVKNDDIQIFVNFNENEDEEQHARIENDEELEAVKNDDIQIFVNFNENEDEEQHARIENDEELEAVKNDDIQIFVNFNENEDEEQHARIENDEELEAVKNDDIQIFVNFNENEDEEQHARIENDEELEAVKNDDIQIFVNFNENEDEEQHARIENDEELEAVKNDDIQIFVNFNENEDEEQHARIENDEELEAVKNDDIQIFVNFNENEDEEQHARIENDEELEAVKNDDIQIF
YDR316W	YDR316W_idr_6	0.637999	0.772243351083	SIRKRMESFEKKDDMASKKELEPVPPVSKSSIRKRMESFEKKDDMASKKELEPVPPVSKSSIRKRMESFEKKDDMASKKELEPVPPVSKSSIRKRMESFEKKDDMASKKELEPVPPVSKSSIRKRMESFEKKDDMASKKELEPVPPVSKSSIRKRMESFEKKDDMASKKELEPVPPVSKSSIRKRMESFEKKDDMASKKELEPVPPVSKSSIRKRMESFEKKDDMASKKELEPVPPVSKSSIRKRMESFEKKDDMA
YDR325W	YDR325W_idr_5	0.589426	0.713449919431	DIEKQEQEEKIKSKKINRRNETSVDEEDENGTHNDEVNEDEEDDNISSFHSAVENLVQGNGNVSESDIINNLPPEKEDIEKQEQEEKIKSKKINRRNETSVDEEDENGTHNDEVNEDEEDDNISSFHSAVENLVQGNGNVSESDIINNLPPEKEDIEKQEQEEKIKSKKINRRNETSVDEEDENGTHNDEVNEDEEDDNISSFHSAVENLVQGNGNVSESDIINNLPPEKEDIEKQEQEEKIKSKKINRRNETSVD
YDR332W	YDR332W_idr_3	0.608025	0.735962755168	FDDATVEDLKAIQGEIIAKQQKIDERLRALFQTDEAAMENFDDATVEDLKAIQGEIIAKQQKIDERLRALFQTDEAAMENFDDATVEDLKAIQGEIIAKQQKIDERLRALFQTDEAAMENFDDATVEDLKAIQGEIIAKQQKIDERLRALFQTDEAAMENFDDATVEDLKAIQGEIIAKQQKIDERLRALFQTDEAAMENFDDATVEDLKAIQGEIIAKQQKIDERLRALFQTDEAAMENFDDATVEDLKAIQGEI
YDR384C	YDR384C_idr_1	0.615267	0.744728248146	TSSASSPQDLEKGVNTLENIETLPQQGSIAGVSQGFTSSASSPQDLEKGVNTLENIETLPQQGSIAGVSQGFTSSASSPQDLEKGVNTLENIETLPQQGSIAGVSQGFTSSASSPQDLEKGVNTLENIETLPQQGSIAGVSQGFTSSASSPQDLEKGVNTLENIETLPQQGSIAGVSQGFTSSASSPQDLEKGVNTLENIETLPQQGSIAGVSQGFTSSASSPQDLEKGVNTLENIETLPQQGSIAGVSQGFTSSA
YDR387C	YDR387C_idr_1	0.672193	0.813631980746	STDESEDVYSDLYSIISQVTSNTANDIEQSTDESEDVYSDLYSIISQVTSNTANDIEQSTDESEDVYSDLYSIISQVTSNTANDIEQSTDESEDVYSDLYSIISQVTSNTANDIEQSTDESEDVYSDLYSIISQVTSNTANDIEQSTDESEDVYSDLYSIISQVTSNTANDIEQSTDESEDVYSDLYSIISQVTSNTANDIEQSTDESEDVYSDLYSIISQVTSNTANDIEQSTDESEDVYSDLYSIISQVTSNTA
YDR457W	YDR457W_idr_19	0.618471	0.748606763792	MAASEKDWLSEPANSSDLPENKKAQLDPSRNMAASEKDWLSEPANSSDLPENKKAQLDPSRNMAASEKDWLSEPANSSDLPENKKAQLDPSRNMAASEKDWLSEPANSSDLPENKKAQLDPSRNMAASEKDWLSEPANSSDLPENKKAQLDPSRNMAASEKDWLSEPANSSDLPENKKAQLDPSRNMAASEKDWLSEPANSSDLPENKKAQLDPSRNMAASEKDWLSEPANSSDLPENKKAQLDPSRNMAASEKDW
YDR457W	YDR457W_idr_22	0.631043	0.763823944147	VQDDRTTKTDVKLADPHMNFIRKFAIEAIIKAIRNATSSSKLLESVQDDRTTKTDVKLADPHMNFIRKFAIEAIIKAIRNATSSSKLLESVQDDRTTKTDVKLADPHMNFIRKFAIEAIIKAIRNATSSSKLLESVQDDRTTKTDVKLADPHMNFIRKFAIEAIIKAIRNATSSSKLLESVQDDRTTKTDVKLADPHMNFIRKFAIEAIIKAIRNATSSSKLLESVQDDRTTKTDVKLADPHMNFIRKFAIEAIIK
YDR459C	YDR459C_idr_6	0.676289	0.818590022232	YTIQAIEDKISRGEYLATLRASGDDSDPAYYTIQAIEDKISRGEYLATLRASGDDSDPAYYTIQAIEDKISRGEYLATLRASGDDSDPAYYTIQAIEDKISRGEYLATLRASGDDSDPAYYTIQAIEDKISRGEYLATLRASGDDSDPAYYTIQAIEDKISRGEYLATLRASGDDSDPAYYTIQAIEDKISRGEYLATLRASGDDSDPAYYTIQAIEDKISRGEYLATLRASGDDSDPAYYTIQAIEDKISRGEYL
YEL001C	YEL001C_idr_1	0.598999	0.725036767584	RFSMLIGFNLLTALSSFCAAISANNSDNVEHEQEVRFSMLIGFNLLTALSSFCAAISANNSDNVEHEQEVRFSMLIGFNLLTALSSFCAAISANNSDNVEHEQEVRFSMLIGFNLLTALSSFCAAISANNSDNVEHEQEVRFSMLIGFNLLTALSSFCAAISANNSDNVEHEQEVRFSMLIGFNLLTALSSFCAAISANNSDNVEHEQEVRFSMLIGFNLLTALSSFCAAISANNSDNVEHEQEVRFSMLIGFNLL
YER038C	YER038C_idr_2	0.675732	0.817916103174	EKVHPNFISDPENDSLNSDEEFSSLENSDLNLSGAKAESGDDFEKVHPNFISDPENDSLNSDEEFSSLENSDLNLSGAKAESGDDFEKVHPNFISDPENDSLNSDEEFSSLENSDLNLSGAKAESGDDFEKVHPNFISDPENDSLNSDEEFSSLENSDLNLSGAKAESGDDFEKVHPNFISDPENDSLNSDEEFSSLENSDLNLSGAKAESGDDFEKVHPNFISDPENDSLNSDEEFSSLENSDLNLSGAKAESGD
YER049W	YER049W_idr_14	0.62833	0.760540563744	SFHEVKHFEKMLKGDAGAKTDNTPKESMTSVISDSFHEVKHFEKMLKGDAGAKTDNTPKESMTSVISDSFHEVKHFEKMLKGDAGAKTDNTPKESMTSVISDSFHEVKHFEKMLKGDAGAKTDNTPKESMTSVISDSFHEVKHFEKMLKGDAGAKTDNTPKESMTSVISDSFHEVKHFEKMLKGDAGAKTDNTPKESMTSVISDSFHEVKHFEKMLKGDAGAKTDNTPKESMTSVISDSFHEVKHFEKMLKGDAGA
YER054C	YER054C_idr_5	0.581628	0.704010940273	NDENVDNESGWSKIAAAKNHTSVESLNGSTRPPFKIELPPLSPKSTVPKSFQAEYPEAKSPGNDMNFEYDEEILIPFAPPVNDENVDNESGWSKIAAAKNHTSVESLNGSTRPPFKIELPPLSPKSTVPKSFQAEYPEAKSPGNDMNFEYDEEILIPFAPPVNDENVDNESGWSKIAAAKNHTSVESLNGSTRPPFKIELPPLSPKSTVPKSFQAEYPEAKSPGNDMNFEYDEEILIPFAPPVNDENVDNESGWSK
YER180C	YER180C_idr_2	0.592305	0.716934588151	NGSETEQFTGDDDEELQSFDFENTSSVRTLDSNIWRNGSETEQFTGDDDEELQSFDFENTSSVRTLDSNIWRNGSETEQFTGDDDEELQSFDFENTSSVRTLDSNIWRNGSETEQFTGDDDEELQSFDFENTSSVRTLDSNIWRNGSETEQFTGDDDEELQSFDFENTSSVRTLDSNIWRNGSETEQFTGDDDEELQSFDFENTSSVRTLDSNIWRNGSETEQFTGDDDEELQSFDFENTSSVRTLDSNIWRNGSE
YFL047W	YFL047W_idr_4	0.618888	0.749111716098	HFNEDELANAMKSLKIQNKYEEDVAREKDHRFHFNEDELANAMKSLKIQNKYEEDVAREKDHRFHFNEDELANAMKSLKIQNKYEEDVAREKDHRFHFNEDELANAMKSLKIQNKYEEDVAREKDHRFHFNEDELANAMKSLKIQNKYEEDVAREKDHRFHFNEDELANAMKSLKIQNKYEEDVAREKDHRFHFNEDELANAMKSLKIQNKYEEDVAREKDHRFHFNEDELANAMKSLKIQNKYEEDVAREKDHRF
YGL006W	YGL006W_idr_2	0.734423	0.888956233499	ESSITGESNTIQKFPVDNSLRDFKKFNSIDSHNHSKPLDIESSITGESNTIQKFPVDNSLRDFKKFNSIDSHNHSKPLDIESSITGESNTIQKFPVDNSLRDFKKFNSIDSHNHSKPLDIESSITGESNTIQKFPVDNSLRDFKKFNSIDSHNHSKPLDIESSITGESNTIQKFPVDNSLRDFKKFNSIDSHNHSKPLDIESSITGESNTIQKFPVDNSLRDFKKFNSIDSHNHSKPLDIESSITGESNTIQKFPV
YGL022W	YGL022W_idr_1	0.584167	0.707083869772	GSDRSCVLSVFQTILKLVIFVAIFGAAISGSDRSCVLSVFQTILKLVIFVAIFGAAISGSDRSCVLSVFQTILKLVIFVAIFGAAISGSDRSCVLSVFQTILKLVIFVAIFGAAISGSDRSCVLSVFQTILKLVIFVAIFGAAISGSDRSCVLSVFQTILKLVIFVAIFGAAISGSDRSCVLSVFQTILKLVIFVAIFGAAISGSDRSCVLSVFQTILKLVIFVAIFGAAISGSDRSCVLSVFQTILKLVIFVAIF
YGL073W	YGL073W_idr_1	0.627897	0.760015987631	NNAANTGTTNESNVSDAPRIEPLPSLNDDDIEKILQPNDNNAANTGTTNESNVSDAPRIEPLPSLNDDDIEKILQPNDNNAANTGTTNESNVSDAPRIEPLPSLNDDDIEKILQPNDNNAANTGTTNESNVSDAPRIEPLPSLNDDDIEKILQPNDNNAANTGTTNESNVSDAPRIEPLPSLNDDDIEKILQPNDNNAANTGTTNESNVSDAPRIEPLPSLNDDDIEKILQPNDNNAANTGTTNESNVSDAPRIEP
YGL131C	YGL131C_idr_3	0.664256	0.80402591064	LETLRKITGTCQNSFYSAIEGIIEENNTNKFTLSPFQAHNKLLEWELVQDLETLRKITGTCQNSFYSAIEGIIEENNTNKFTLSPFQAHNKLLEWELVQDLETLRKITGTCQNSFYSAIEGIIEENNTNKFTLSPFQAHNKLLEWELVQDLETLRKITGTCQNSFYSAIEGIIEENNTNKFTLSPFQAHNKLLEWELVQDLETLRKITGTCQNSFYSAIEGIIEENNTNKFTLSPFQAHNKLLEWELVQDLETLRK
YGL144C	YGL144C_idr_7	0.598224	0.7240994422	DDNDENDDINSTQVVEPIQSVTEGKKKYRKAENIDDNDENDDINSTQVVEPIQSVTEGKKKYRKAENIDDNDENDDINSTQVVEPIQSVTEGKKKYRKAENIDDNDENDDINSTQVVEPIQSVTEGKKKYRKAENIDDNDENDDINSTQVVEPIQSVTEGKKKYRKAENIDDNDENDDINSTQVVEPIQSVTEGKKKYRKAENIDDNDENDDINSTQVVEPIQSVTEGKKKYRKAENIDDNDENDDINSTQVVEPI
YGL249W	YGL249W_idr_5	0.619297	0.749606351476	KTENQSIEESERHDETAIETQEFDENDCLSSKTENQSIEESERHDETAIETQEFDENDCLSSKTENQSIEESERHDETAIETQEFDENDCLSSKTENQSIEESERHDETAIETQEFDENDCLSSKTENQSIEESERHDETAIETQEFDENDCLSSKTENQSIEESERHDETAIETQEFDENDCLSSKTENQSIEESERHDETAIETQEFDENDCLSSKTENQSIEESERHDETAIETQEFDENDCLSSKTENQSIE
YGR261C	YGR261C_idr_1	0.624753	0.75620990692	VDSIHRIASALDTAKVITREAAAVATSKLGESSYTYYSQVDSIHRIASALDTAKVITREAAAVATSKLGESSYTYYSQVDSIHRIASALDTAKVITREAAAVATSKLGESSYTYYSQVDSIHRIASALDTAKVITREAAAVATSKLGESSYTYYSQVDSIHRIASALDTAKVITREAAAVATSKLGESSYTYYSQVDSIHRIASALDTAKVITREAAAVATSKLGESSYTYYSQVDSIHRIASALDTAKVITREAA
YGR285C	YGR285C_idr_2	0.58499	0.708080066577	EFERIEAEKNVKTVDESNVDPDELLFDTELADEDLEFERIEAEKNVKTVDESNVDPDELLFDTELADEDLEFERIEAEKNVKTVDESNVDPDELLFDTELADEDLEFERIEAEKNVKTVDESNVDPDELLFDTELADEDLEFERIEAEKNVKTVDESNVDPDELLFDTELADEDLEFERIEAEKNVKTVDESNVDPDELLFDTELADEDLEFERIEAEKNVKTVDESNVDPDELLFDTELADEDLEFERIEAEKNV
YHR082C	YHR082C_idr_2	0.615382	0.744868139919	DDGQYDGPQDDENDCDSSDCDDDEDTKVDTDDGQYDGPQDDENDCDSSDCDDDEDTKVDTDDGQYDGPQDDENDCDSSDCDDDEDTKVDTDDGQYDGPQDDENDCDSSDCDDDEDTKVDTDDGQYDGPQDDENDCDSSDCDDDEDTKVDTDDGQYDGPQDDENDCDSSDCDDDEDTKVDTDDGQYDGPQDDENDCDSSDCDDDEDTKVDTDDGQYDGPQDDENDCDSSDCDDDEDTKVDTDDGQYDGPQDDENDCD
YHR164C	YHR164C_idr_16	0.645828	0.781719413465	LNNRLLDKEKGVTTIQSVVESELEQSSLIATLNNRLLDKEKGVTTIQSVVESELEQSSLIATLNNRLLDKEKGVTTIQSVVESELEQSSLIATLNNRLLDKEKGVTTIQSVVESELEQSSLIATLNNRLLDKEKGVTTIQSVVESELEQSSLIATLNNRLLDKEKGVTTIQSVVESELEQSSLIATLNNRLLDKEKGVTTIQSVVESELEQSSLIATLNNRLLDKEKGVTTIQSVVESELEQSSLIATLNNRLLDK
YHR193C	YHR193C_idr_2	0.65429	0.791962030819	PSNEDVATKSPEDIQADMQAAAEGSVNAAAEEDDEEGEVPSNEDVATKSPEDIQADMQAAAEGSVNAAAEEDDEEGEVPSNEDVATKSPEDIQADMQAAAEGSVNAAAEEDDEEGEVPSNEDVATKSPEDIQADMQAAAEGSVNAAAEEDDEEGEVPSNEDVATKSPEDIQADMQAAAEGSVNAAAEEDDEEGEVPSNEDVATKSPEDIQADMQAAAEGSVNAAAEEDDEEGEVPSNEDVATKSPEDIQADMQAAA
YHR194W	YHR194W_idr_4	0.646304	0.782295574218	RGFTKGSQQDALQRAKLALSERILVNQQDFRGFTKGSQQDALQRAKLALSERILVNQQDFRGFTKGSQQDALQRAKLALSERILVNQQDFRGFTKGSQQDALQRAKLALSERILVNQQDFRGFTKGSQQDALQRAKLALSERILVNQQDFRGFTKGSQQDALQRAKLALSERILVNQQDFRGFTKGSQQDALQRAKLALSERILVNQQDFRGFTKGSQQDALQRAKLALSERILVNQQDFRGFTKGSQQDALQRAK
YIL126W	YIL126W_idr_4	0.600415	0.726751037014	EQEAFLRRLIESETNRDDDDKAELDDDELNDEQEAFLRRLIESETNRDDDDKAELDDDELNDEQEAFLRRLIESETNRDDDDKAELDDDELNDEQEAFLRRLIESETNRDDDDKAELDDDELNDEQEAFLRRLIESETNRDDDDKAELDDDELNDEQEAFLRRLIESETNRDDDDKAELDDDELNDEQEAFLRRLIESETNRDDDDKAELDDDELNDEQEAFLRRLIESETNRDDDDKAELDDDELNDEQEAFLRR
YIL159W	YIL159W_idr_7	0.642646	0.777867808407	SKESAIFDSMIKTTNDTNSLHPTKDIARIESKESAIFDSMIKTTNDTNSLHPTKDIARIESKESAIFDSMIKTTNDTNSLHPTKDIARIESKESAIFDSMIKTTNDTNSLHPTKDIARIESKESAIFDSMIKTTNDTNSLHPTKDIARIESKESAIFDSMIKTTNDTNSLHPTKDIARIESKESAIFDSMIKTTNDTNSLHPTKDIARIESKESAIFDSMIKTTNDTNSLHPTKDIARIESKESAIFDSMIKTTND
YJL019W	YJL019W_idr_4	0.597482	0.723201653017	DDDDPYIEDNGQETDGYSDEDYTDEADKSFIEDSDSDSYDLESNSDFEENLESSDDDDPYIEDNGQETDGYSDEDYTDEADKSFIEDSDSDSYDLESNSDFEENLESSDDDDPYIEDNGQETDGYSDEDYTDEADKSFIEDSDSDSYDLESNSDFEENLESSDDDDPYIEDNGQETDGYSDEDYTDEADKSFIEDSDSDSYDLESNSDFEENLESSDDDDPYIEDNGQETDGYSDEDYTDEADKSFIEDSDSDSYD
YJL051W	YJL051W_idr_3	0.611678	0.740384604979	LLPPFRFTSESDMDPSTSTELEVELHAQNNFSFPLLPPFRFTSESDMDPSTSTELEVELHAQNNFSFPLLPPFRFTSESDMDPSTSTELEVELHAQNNFSFPLLPPFRFTSESDMDPSTSTELEVELHAQNNFSFPLLPPFRFTSESDMDPSTSTELEVELHAQNNFSFPLLPPFRFTSESDMDPSTSTELEVELHAQNNFSFPLLPPFRFTSESDMDPSTSTELEVELHAQNNFSFPLLPPFRFTSESDMDPSTS
YJL071W	YJL071W_idr_3	0.697732	0.844544743904	FKKKDGEIDSPANMFDDHAWYELPSQQVNAFKKKDGEIDSPANMFDDHAWYELPSQQVNAFKKKDGEIDSPANMFDDHAWYELPSQQVNAFKKKDGEIDSPANMFDDHAWYELPSQQVNAFKKKDGEIDSPANMFDDHAWYELPSQQVNAFKKKDGEIDSPANMFDDHAWYELPSQQVNAFKKKDGEIDSPANMFDDHAWYELPSQQVNAFKKKDGEIDSPANMFDDHAWYELPSQQVNAFKKKDGEIDSPANMFD
YJL127C	YJL127C_idr_2	0.625062	0.756584635064	ANEANKRSEFLSSIQSTPLLDDEQSMNSFNRFVEEENSRKRRKYANEANKRSEFLSSIQSTPLLDDEQSMNSFNRFVEEENSRKRRKYANEANKRSEFLSSIQSTPLLDDEQSMNSFNRFVEEENSRKRRKYANEANKRSEFLSSIQSTPLLDDEQSMNSFNRFVEEENSRKRRKYANEANKRSEFLSSIQSTPLLDDEQSMNSFNRFVEEENSRKRRKYANEANKRSEFLSSIQSTPLLDDEQSMNSFNRFVEEE
YJL134W	YJL134W_idr_1	0.672878	0.814461591628	VDGLNTSNIRKRARTLSNPNDFQEPNYLLDPVDGLNTSNIRKRARTLSNPNDFQEPNYLLDPVDGLNTSNIRKRARTLSNPNDFQEPNYLLDPVDGLNTSNIRKRARTLSNPNDFQEPNYLLDPVDGLNTSNIRKRARTLSNPNDFQEPNYLLDPVDGLNTSNIRKRARTLSNPNDFQEPNYLLDPVDGLNTSNIRKRARTLSNPNDFQEPNYLLDPVDGLNTSNIRKRARTLSNPNDFQEPNYLLDPVDGLNTSN
YJL206C	YJL206C_idr_9	0.689642	0.834753257678	LPDVIDFSALIGQDSSANNQIFSSEFSSDPTVNLPDVIDFSALIGQDSSANNQIFSSEFSSDPTVNLPDVIDFSALIGQDSSANNQIFSSEFSSDPTVNLPDVIDFSALIGQDSSANNQIFSSEFSSDPTVNLPDVIDFSALIGQDSSANNQIFSSEFSSDPTVNLPDVIDFSALIGQDSSANNQIFSSEFSSDPTVNLPDVIDFSALIGQDSSANNQIFSSEFSSDPTVNLPDVIDFSALIGQDSSANNQIFSSE
YJL207C	YJL207C_idr_25	0.59533	0.720596520454	QKAIIGSVMEAYVKSQSLGSVEEAFQLKSFDQKAIIGSVMEAYVKSQSLGSVEEAFQLKSFDQKAIIGSVMEAYVKSQSLGSVEEAFQLKSFDQKAIIGSVMEAYVKSQSLGSVEEAFQLKSFDQKAIIGSVMEAYVKSQSLGSVEEAFQLKSFDQKAIIGSVMEAYVKSQSLGSVEEAFQLKSFDQKAIIGSVMEAYVKSQSLGSVEEAFQLKSFDQKAIIGSVMEAYVKSQSLGSVEEAFQLKSFDQKAIIGSV
YJL207C	YJL207C_idr_9	0.687569	0.832244007614	ELISRTSSLKGAFENFDLLTLLYKLQMEEFFMELISRTSSLKGAFENFDLLTLLYKLQMEEFFMELISRTSSLKGAFENFDLLTLLYKLQMEEFFMELISRTSSLKGAFENFDLLTLLYKLQMEEFFMELISRTSSLKGAFENFDLLTLLYKLQMEEFFMELISRTSSLKGAFENFDLLTLLYKLQMEEFFMELISRTSSLKGAFENFDLLTLLYKLQMEEFFMELISRTSSLKGAFENFDLLTLLYKLQMEEFFM
YJR031C	YJR031C_idr_12	0.580168	0.702243715422	DKSQTSVAALLGGGSDIFLSQSDSFVDSFHNLPTSSYDKSQTSVAALLGGGSDIFLSQSDSFVDSFHNLPTSSYDKSQTSVAALLGGGSDIFLSQSDSFVDSFHNLPTSSYDKSQTSVAALLGGGSDIFLSQSDSFVDSFHNLPTSSYDKSQTSVAALLGGGSDIFLSQSDSFVDSFHNLPTSSYDKSQTSVAALLGGGSDIFLSQSDSFVDSFHNLPTSSYDKSQTSVAALLGGGSDIFLSQSDSFVDSFHNLPT
YJR031C	YJR031C_idr_3	0.604686	0.731920683745	FFTNFHSLLKLPELPLPDPDISIRKAKMSRSLLSTFASYFFTNFHSLLKLPELPLPDPDISIRKAKMSRSLLSTFASYFFTNFHSLLKLPELPLPDPDISIRKAKMSRSLLSTFASYFFTNFHSLLKLPELPLPDPDISIRKAKMSRSLLSTFASYFFTNFHSLLKLPELPLPDPDISIRKAKMSRSLLSTFASYFFTNFHSLLKLPELPLPDPDISIRKAKMSRSLLSTFASYFFTNFHSLLKLPELPLPDPDIS
YJR031C	YJR031C_idr_8	0.596346	0.721825966409	TKWEQNYENSVEDGCEAPESNPYRSIIDLSTKWEQNYENSVEDGCEAPESNPYRSIIDLSTKWEQNYENSVEDGCEAPESNPYRSIIDLSTKWEQNYENSVEDGCEAPESNPYRSIIDLSTKWEQNYENSVEDGCEAPESNPYRSIIDLSTKWEQNYENSVEDGCEAPESNPYRSIIDLSTKWEQNYENSVEDGCEAPESNPYRSIIDLSTKWEQNYENSVEDGCEAPESNPYRSIIDLSTKWEQNYENSVEDGCE
YKL002W	YKL002W_idr_3	0.591209	0.715607888915	QNLVSNAPIAETAMGIPEPIGAGSEFHGNPQNLVSNAPIAETAMGIPEPIGAGSEFHGNPQNLVSNAPIAETAMGIPEPIGAGSEFHGNPQNLVSNAPIAETAMGIPEPIGAGSEFHGNPQNLVSNAPIAETAMGIPEPIGAGSEFHGNPQNLVSNAPIAETAMGIPEPIGAGSEFHGNPQNLVSNAPIAETAMGIPEPIGAGSEFHGNPQNLVSNAPIAETAMGIPEPIGAGSEFHGNPQNLVSNAPIAETAMGI
YKL010C	YKL010C_idr_2	0.648328	0.784745447836	RMVRMRFLNSLIPNLTSSSTEADREEEENCLDHMRKRMVRMRFLNSLIPNLTSSSTEADREEEENCLDHMRKRMVRMRFLNSLIPNLTSSSTEADREEEENCLDHMRKRMVRMRFLNSLIPNLTSSSTEADREEEENCLDHMRKRMVRMRFLNSLIPNLTSSSTEADREEEENCLDHMRKRMVRMRFLNSLIPNLTSSSTEADREEEENCLDHMRKRMVRMRFLNSLIPNLTSSSTEADREEEENCLDHMRKRMVR
YKL010C	YKL010C_idr_9	0.593508	0.718391367256	VDFNNIDLKEDGNENISLSDEEGDLHSSIEECDEGDEEYDYEFTDMEIPDSVKPKKISIHIFRTLSLAYIKNKGVNLVNRVLSQMNVEQEAITEELVDFNNIDLKEDGNENISLSDEEGDLHSSIEECDEGDEEYDYEFTDMEIPDSVKPKKISIHIFRTLSLAYIKNKGVNLVNRVLSQMNVEQEAITEELVDFNNIDLKEDGNENISLSDEEGDLHSSIEECDEGDEEYDYEFTDMEIPDSVKPKKISIHIFRT
YKR031C	YKR031C_idr_15	0.65663	0.794794280093	NNILDNENEINWIIHDPNLEINDELEEFGIENDANNNILDNENEINWIIHDPNLEINDELEEFGIENDANNNILDNENEINWIIHDPNLEINDELEEFGIENDANNNILDNENEINWIIHDPNLEINDELEEFGIENDANNNILDNENEINWIIHDPNLEINDELEEFGIENDANNNILDNENEINWIIHDPNLEINDELEEFGIENDANNNILDNENEINWIIHDPNLEINDELEEFGIENDANNNILDNENEIN
YKR093W	YKR093W_idr_2	0.628817	0.76112913367	NAMDYEEEDEFDLNPISAPKANDIEILEPMESLRSTTKYNAMDYEEEDEFDLNPISAPKANDIEILEPMESLRSTTKYNAMDYEEEDEFDLNPISAPKANDIEILEPMESLRSTTKYNAMDYEEEDEFDLNPISAPKANDIEILEPMESLRSTTKYNAMDYEEEDEFDLNPISAPKANDIEILEPMESLRSTTKYNAMDYEEEDEFDLNPISAPKANDIEILEPMESLRSTTKYNAMDYEEEDEFDLNPISAPKAN
YLR087C	YLR087C_idr_34	0.625729	0.757391375553	DERDKFEKYLNEHSFPEPFSDGSSADKLDEDLSESAYTTNSDASIVNDRDYQETDIGKHDERDKFEKYLNEHSFPEPFSDGSSADKLDEDLSESAYTTNSDASIVNDRDYQETDIGKHDERDKFEKYLNEHSFPEPFSDGSSADKLDEDLSESAYTTNSDASIVNDRDYQETDIGKHDERDKFEKYLNEHSFPEPFSDGSSADKLDEDLSESAYTTNSDASIVNDRDYQETDIGKHDERDKFEKYLNEHSFPEPFS
YLR106C	YLR106C_idr_33	0.642317	0.777470570602	AYLAENENDLKSLRTECIIQLLKLCGDDLELQQIETNEIAYLAENENDLKSLRTECIIQLLKLCGDDLELQQIETNEIAYLAENENDLKSLRTECIIQLLKLCGDDLELQQIETNEIAYLAENENDLKSLRTECIIQLLKLCGDDLELQQIETNEIAYLAENENDLKSLRTECIIQLLKLCGDDLELQQIETNEIAYLAENENDLKSLRTECIIQLLKLCGDDLELQQIETNEIAYLAENENDLKSLRTECIIQLL
YLR106C	YLR106C_idr_40	0.601114	0.727597385849	NRFNRFFSHLEGHPLLKTMSMNIEKMTEIITKENRFNRFFSHLEGHPLLKTMSMNIEKMTEIITKENRFNRFFSHLEGHPLLKTMSMNIEKMTEIITKENRFNRFFSHLEGHPLLKTMSMNIEKMTEIITKENRFNRFFSHLEGHPLLKTMSMNIEKMTEIITKENRFNRFFSHLEGHPLLKTMSMNIEKMTEIITKENRFNRFFSHLEGHPLLKTMSMNIEKMTEIITKENRFNRFFSHLEGHPLLKTMSMNIEK
YLR106C	YLR106C_idr_74	0.605568	0.732988738315	FRQEQEENEKSNMFKFNDNSDDYEADFRKLFPDYEDTALVTNEKDISSPENLDDIFRQEQEENEKSNMFKFNDNSDDYEADFRKLFPDYEDTALVTNEKDISSPENLDDIFRQEQEENEKSNMFKFNDNSDDYEADFRKLFPDYEDTALVTNEKDISSPENLDDIFRQEQEENEKSNMFKFNDNSDDYEADFRKLFPDYEDTALVTNEKDISSPENLDDIFRQEQEENEKSNMFKFNDNSDDYEADFRKLFPDYED
YLR106C	YLR106C_idr_88	0.587299	0.710875737651	SVISKYSATSEQQKILLDAKSTLSSFFVHFNSSRIFDSSFSVISKYSATSEQQKILLDAKSTLSSFFVHFNSSRIFDSSFSVISKYSATSEQQKILLDAKSTLSSFFVHFNSSRIFDSSFSVISKYSATSEQQKILLDAKSTLSSFFVHFNSSRIFDSSFSVISKYSATSEQQKILLDAKSTLSSFFVHFNSSRIFDSSFSVISKYSATSEQQKILLDAKSTLSSFFVHFNSSRIFDSSFSVISKYSATSEQQKIL
YLR106C	YLR106C_idr_96	0.633382	0.766655111226	SIILSFQKVIGDGIESISETDDNWLSASFKKVSIILSFQKVIGDGIESISETDDNWLSASFKKVSIILSFQKVIGDGIESISETDDNWLSASFKKVSIILSFQKVIGDGIESISETDDNWLSASFKKVSIILSFQKVIGDGIESISETDDNWLSASFKKVSIILSFQKVIGDGIESISETDDNWLSASFKKVSIILSFQKVIGDGIESISETDDNWLSASFKKVSIILSFQKVIGDGIESISETDDNWLSASFKKV
YLR135W	YLR135W_idr_9	0.611298	0.739923878386	SNSLDNQESSQQRLWTASQLPPELPDEAIQPEQEERIRDTQSASNSLDNQESSQQRLWTASQLPPELPDEAIQPEQEERIRDTQSASNSLDNQESSQQRLWTASQLPPELPDEAIQPEQEERIRDTQSASNSLDNQESSQQRLWTASQLPPELPDEAIQPEQEERIRDTQSASNSLDNQESSQQRLWTASQLPPELPDEAIQPEQEERIRDTQSASNSLDNQESSQQRLWTASQLPPELPDEAIQPEQEERIRDTQ
YLR191W	YLR191W_idr_5	0.64887	0.785401907477	NFAESEGSKNKLIEDFQKFNDSGTINSNEKATRRKISWNFAESEGSKNKLIEDFQKFNDSGTINSNEKATRRKISWNFAESEGSKNKLIEDFQKFNDSGTINSNEKATRRKISWNFAESEGSKNKLIEDFQKFNDSGTINSNEKATRRKISWNFAESEGSKNKLIEDFQKFNDSGTINSNEKATRRKISWNFAESEGSKNKLIEDFQKFNDSGTINSNEKATRRKISWNFAESEGSKNKLIEDFQKFNDSGTINSN
YLR253W	YLR253W_idr_1	0.628316	0.760523392913	MTKAFFNKLPFEVFRRYVRTGKSIPQRSPRTRKSLLVGGTIASAVMTKAFFNKLPFEVFRRYVRTGKSIPQRSPRTRKSLLVGGTIASAVMTKAFFNKLPFEVFRRYVRTGKSIPQRSPRTRKSLLVGGTIASAVMTKAFFNKLPFEVFRRYVRTGKSIPQRSPRTRKSLLVGGTIASAVMTKAFFNKLPFEVFRRYVRTGKSIPQRSPRTRKSLLVGGTIASAVMTKAFFNKLPFEVFRRYVRTGKSIPQRSPRT
YLR427W	YLR427W_idr_4	0.591196	0.715592016718	TLLAATTDLSPLSNDINNGLDNFHFDDDLLTKYTLLAATTDLSPLSNDINNGLDNFHFDDDLLTKYTLLAATTDLSPLSNDINNGLDNFHFDDDLLTKYTLLAATTDLSPLSNDINNGLDNFHFDDDLLTKYTLLAATTDLSPLSNDINNGLDNFHFDDDLLTKYTLLAATTDLSPLSNDINNGLDNFHFDDDLLTKYTLLAATTDLSPLSNDINNGLDNFHFDDDLLTKYTLLAATTDLSPLSNDINNGLDNFHF
YLR454W	YLR454W_idr_42	0.65876	0.797372718507	IYDGNGDDDDGASSIFDMVSSESEEGKIEFSEDISSDFNEMLKRSSIYDGNGDDDDGASSIFDMVSSESEEGKIEFSEDISSDFNEMLKRSSIYDGNGDDDDGASSIFDMVSSESEEGKIEFSEDISSDFNEMLKRSSIYDGNGDDDDGASSIFDMVSSESEEGKIEFSEDISSDFNEMLKRSSIYDGNGDDDDGASSIFDMVSSESEEGKIEFSEDISSDFNEMLKRSSIYDGNGDDDDGASSIFDMVSSESEEG
YML031W	YML031W_idr_3	0.693918	0.839928387533	IIQTVVISLLALPHSPLWELALAFIPNILALNIIQTVVISLLALPHSPLWELALAFIPNILALNIIQTVVISLLALPHSPLWELALAFIPNILALNIIQTVVISLLALPHSPLWELALAFIPNILALNIIQTVVISLLALPHSPLWELALAFIPNILALNIIQTVVISLLALPHSPLWELALAFIPNILALNIIQTVVISLLALPHSPLWELALAFIPNILALNIIQTVVISLLALPHSPLWELALAFIPNILALN
YML031W	YML031W_idr_5	0.728517	0.881807828817	AMRLMLKKLKNSIMSFIFPSYAERQSSDESDNAMRLMLKKLKNSIMSFIFPSYAERQSSDESDNAMRLMLKKLKNSIMSFIFPSYAERQSSDESDNAMRLMLKKLKNSIMSFIFPSYAERQSSDESDNAMRLMLKKLKNSIMSFIFPSYAERQSSDESDNAMRLMLKKLKNSIMSFIFPSYAERQSSDESDNAMRLMLKKLKNSIMSFIFPSYAERQSSDESDNAMRLMLKKLKNSIMSFIFPSYAERQSSDESDN
YML123C	YML123C_idr_5	0.64926	0.785874466072	HDEIDPATLNFRNKNNDIESSSPSQLQHEAHDEIDPATLNFRNKNNDIESSSPSQLQHEAHDEIDPATLNFRNKNNDIESSSPSQLQHEAHDEIDPATLNFRNKNNDIESSSPSQLQHEAHDEIDPATLNFRNKNNDIESSSPSQLQHEAHDEIDPATLNFRNKNNDIESSSPSQLQHEAHDEIDPATLNFRNKNNDIESSSPSQLQHEAHDEIDPATLNFRNKNNDIESSSPSQLQHEAHDEIDPATLNFRNKNN
YMR100W	YMR100W_idr_9	0.589688	0.713767435518	SDIWGRFADLASNFEPDQERHDDDIDIDSEVESENFDAHKNFFSQPDSDIWGRFADLASNFEPDQERHDDDIDIDSEVESENFDAHKNFFSQPDSDIWGRFADLASNFEPDQERHDDDIDIDSEVESENFDAHKNFFSQPDSDIWGRFADLASNFEPDQERHDDDIDIDSEVESENFDAHKNFFSQPDSDIWGRFADLASNFEPDQERHDDDIDIDSEVESENFDAHKNFFSQPDSDIWGRFADLASNFEPDQERH
YMR133W	YMR133W_idr_13	0.602571	0.729361219822	DFSQRYQEESERESNNRSNITLPHDSIQIAQQIWPNTDLNVVDFSQRYQEESERESNNRSNITLPHDSIQIAQQIWPNTDLNVVDFSQRYQEESERESNNRSNITLPHDSIQIAQQIWPNTDLNVVDFSQRYQEESERESNNRSNITLPHDSIQIAQQIWPNTDLNVVDFSQRYQEESERESNNRSNITLPHDSIQIAQQIWPNTDLNVVDFSQRYQEESERESNNRSNITLPHDSIQIAQQIWPNTDLNVVDFSQ
YMR164C	YMR164C_idr_15	0.745229	0.902036438957	LPPNVIPPTQNSFPVSEESFRPNGDGSNFNLPPNVIPPTQNSFPVSEESFRPNGDGSNFNLPPNVIPPTQNSFPVSEESFRPNGDGSNFNLPPNVIPPTQNSFPVSEESFRPNGDGSNFNLPPNVIPPTQNSFPVSEESFRPNGDGSNFNLPPNVIPPTQNSFPVSEESFRPNGDGSNFNLPPNVIPPTQNSFPVSEESFRPNGDGSNFNLPPNVIPPTQNSFPVSEESFRPNGDGSNFNLPPNVIPPTQNSFPVS
YMR176W	YMR176W_idr_15	0.630728	0.763442867125	MVESEIFRHSNSRSRDEEEPLHKKAKIHRDVFRAGSINMVESEIFRHSNSRSRDEEEPLHKKAKIHRDVFRAGSINMVESEIFRHSNSRSRDEEEPLHKKAKIHRDVFRAGSINMVESEIFRHSNSRSRDEEEPLHKKAKIHRDVFRAGSINMVESEIFRHSNSRSRDEEEPLHKKAKIHRDVFRAGSINMVESEIFRHSNSRSRDEEEPLHKKAKIHRDVFRAGSINMVESEIFRHSNSRSRDEEEPLHKKAKIH
YMR204C	YMR204C_idr_3	0.59892	0.724941822987	ESLSDKFKLPPTSDIEPPNTEIINNDDDNDDDDDNESLSDKFKLPPTSDIEPPNTEIINNDDDNDDDDDNESLSDKFKLPPTSDIEPPNTEIINNDDDNDDDDDNESLSDKFKLPPTSDIEPPNTEIINNDDDNDDDDDNESLSDKFKLPPTSDIEPPNTEIINNDDDNDDDDDNESLSDKFKLPPTSDIEPPNTEIINNDDDNDDDDDNESLSDKFKLPPTSDIEPPNTEIINNDDDNDDDDDNESLSDKFKLPP
YMR227C	YMR227C_idr_3	0.645626	0.781474909483	EEVYALEAPDTEDLVVKHFEGIEDEIWENKETFLKGYNGAPLSDEEVYALEAPDTEDLVVKHFEGIEDEIWENKETFLKGYNGAPLSDEEVYALEAPDTEDLVVKHFEGIEDEIWENKETFLKGYNGAPLSDEEVYALEAPDTEDLVVKHFEGIEDEIWENKETFLKGYNGAPLSDEEVYALEAPDTEDLVVKHFEGIEDEIWENKETFLKGYNGAPLSDEEVYALEAPDTEDLVVKHFEGIEDEIWENKETFLKG
YMR243C	YMR243C_idr_2	0.604046	0.731146841992	SLHSHSHGSVESGNNDLDIESNATHSHSHASLPNDNLAIDEDAISSPGPSGQIGEVLPQSVVNRLSNESQPLLNHDDHDHSHESKKPGHSLHSHSHGSVESGNNDLDIESNATHSHSHASLPNDNLAIDEDAISSPGPSGQIGEVLPQSVVNRLSNESQPLLNHDDHDHSHESKKPGHSLHSHSHGSVESGNNDLDIESNATHSHSHASLPNDNLAIDEDAISSPGPSGQIGEVLPQSVVNRLSNESQPLLNHDDH
YMR267W	YMR267W_idr_1	0.663414	0.803006049832	NLLRMNALTSKARSIERLKQTLNILSIRNNLLRMNALTSKARSIERLKQTLNILSIRNNLLRMNALTSKARSIERLKQTLNILSIRNNLLRMNALTSKARSIERLKQTLNILSIRNNLLRMNALTSKARSIERLKQTLNILSIRNNLLRMNALTSKARSIERLKQTLNILSIRNNLLRMNALTSKARSIERLKQTLNILSIRNNLLRMNALTSKARSIERLKQTLNILSIRNNLLRMNALTSKARSIERLKQTLNI
YMR304W	YMR304W_idr_5	0.611959	0.740724414289	RLENVQTSSLEDFMDDENATDRPMDDEQDLGMAIEHSRLENVQTSSLEDFMDDENATDRPMDDEQDLGMAIEHSRLENVQTSSLEDFMDDENATDRPMDDEQDLGMAIEHSRLENVQTSSLEDFMDDENATDRPMDDEQDLGMAIEHSRLENVQTSSLEDFMDDENATDRPMDDEQDLGMAIEHSRLENVQTSSLEDFMDDENATDRPMDDEQDLGMAIEHSRLENVQTSSLEDFMDDENATDRPMDDEQDLGMAI
YNL061W	YNL061W_idr_3	0.826163	1.0	SSFDDNQASAKEKETAARKEALEEGIIHSDFATFEDSSFDDNQASAKEKETAARKEALEEGIIHSDFATFEDSSFDDNQASAKEKETAARKEALEEGIIHSDFATFEDSSFDDNQASAKEKETAARKEALEEGIIHSDFATFEDSSFDDNQASAKEKETAARKEALEEGIIHSDFATFEDSSFDDNQASAKEKETAARKEALEEGIIHSDFATFEDSSFDDNQASAKEKETAARKEALEEGIIHSDFATFEDSSFD
YNL131W	YNL131W_idr_1	0.721253	0.873015569543	SRNQAIVEEKASATNNDVVDDEDDSDSDFEDSRNQAIVEEKASATNNDVVDDEDDSDSDFEDSRNQAIVEEKASATNNDVVDDEDDSDSDFEDSRNQAIVEEKASATNNDVVDDEDDSDSDFEDSRNQAIVEEKASATNNDVVDDEDDSDSDFEDSRNQAIVEEKASATNNDVVDDEDDSDSDFEDSRNQAIVEEKASATNNDVVDDEDDSDSDFEDSRNQAIVEEKASATNNDVVDDEDDSDSDFEDSRNQAIVE
YNL176C	YNL176C_idr_4	0.64023	0.774944510438	GNPPPVPPPRNVTAMNGSFQNMRSNFMDQENRFSYGSSFTYSSLGSSTQGGFSGNPPPVPPPRNVTAMNGSFQNMRSNFMDQENRFSYGSSFTYSSLGSSTQGGFSGNPPPVPPPRNVTAMNGSFQNMRSNFMDQENRFSYGSSFTYSSLGSSTQGGFSGNPPPVPPPRNVTAMNGSFQNMRSNFMDQENRFSYGSSFTYSSLGSSTQGGFSGNPPPVPPPRNVTAMNGSFQNMRSNFMDQENRFSYGSSFTYSSL
YNL224C	YNL224C_idr_13	0.67382	0.815601936841	IPKIEPAEPTYSDIPISDSSDEGDSYEGDSYEDDEDMASSVVHSDIEEGLDDLIAYTLIPKIEPAEPTYSDIPISDSSDEGDSYEGDSYEDDEDMASSVVHSDIEEGLDDLIAYTLIPKIEPAEPTYSDIPISDSSDEGDSYEGDSYEDDEDMASSVVHSDIEEGLDDLIAYTLIPKIEPAEPTYSDIPISDSSDEGDSYEGDSYEDDEDMASSVVHSDIEEGLDDLIAYTLIPKIEPAEPTYSDIPISDSSDEGD
YNL297C	YNL297C_idr_14	0.696195	0.842685171725	FNPETLNLSDEKRRSLSEKINNQKLIEIITSSSSHDWFNPETLNLSDEKRRSLSEKINNQKLIEIITSSSSHDWFNPETLNLSDEKRRSLSEKINNQKLIEIITSSSSHDWFNPETLNLSDEKRRSLSEKINNQKLIEIITSSSSHDWFNPETLNLSDEKRRSLSEKINNQKLIEIITSSSSHDWFNPETLNLSDEKRRSLSEKINNQKLIEIITSSSSHDWFNPETLNLSDEKRRSLSEKINNQKLIEIITSSSS
YNL297C	YNL297C_idr_4	0.694531	0.840670557038	SADFKESFYSEDIPPPPILTKSDVTSIESSLSADFKESFYSEDIPPPPILTKSDVTSIESSLSADFKESFYSEDIPPPPILTKSDVTSIESSLSADFKESFYSEDIPPPPILTKSDVTSIESSLSADFKESFYSEDIPPPPILTKSDVTSIESSLSADFKESFYSEDIPPPPILTKSDVTSIESSLSADFKESFYSEDIPPPPILTKSDVTSIESSLSADFKESFYSEDIPPPPILTKSDVTSIESSLSADFKESF
YOL006C	YOL006C_idr_5	0.766511	0.927796076898	FVRENDKRKFEKEELLPESQLKEWLEKVDEKFVRENDKRKFEKEELLPESQLKEWLEKVDEKFVRENDKRKFEKEELLPESQLKEWLEKVDEKFVRENDKRKFEKEELLPESQLKEWLEKVDEKFVRENDKRKFEKEELLPESQLKEWLEKVDEKFVRENDKRKFEKEELLPESQLKEWLEKVDEKFVRENDKRKFEKEELLPESQLKEWLEKVDEKFVRENDKRKFEKEELLPESQLKEWLEKVDEKFVRENDKR
YOL075C	YOL075C_idr_9	0.607232	0.735003064416	MDNESLSPTPISEKQQYSQESFFTEYSEFVMDNESLSPTPISEKQQYSQESFFTEYSEFVMDNESLSPTPISEKQQYSQESFFTEYSEFVMDNESLSPTPISEKQQYSQESFFTEYSEFVMDNESLSPTPISEKQQYSQESFFTEYSEFVMDNESLSPTPISEKQQYSQESFFTEYSEFVMDNESLSPTPISEKQQYSQESFFTEYSEFVMDNESLSPTPISEKQQYSQESFFTEYSEFVMDNESLSPTPISEKQQ
YOL116W	YOL116W_idr_2	0.701172	0.848708959098	PQGFTDGTTAPGAPRNYTSVPMNNDQTAHPQNEGAPQGFTDGTTAPGAPRNYTSVPMNNDQTAHPQNEGAPQGFTDGTTAPGAPRNYTSVPMNNDQTAHPQNEGAPQGFTDGTTAPGAPRNYTSVPMNNDQTAHPQNEGAPQGFTDGTTAPGAPRNYTSVPMNNDQTAHPQNEGAPQGFTDGTTAPGAPRNYTSVPMNNDQTAHPQNEGAPQGFTDGTTAPGAPRNYTSVPMNNDQTAHPQNEGAPQGFTDGTTAP
YOL130W	YOL130W_idr_7	0.580534	0.702686405427	EAAESGAKSVISSFLPKRNKRFNDRSKNINVRAGPSNKSVASLPSRYSRYDEAAESGAKSVISSFLPKRNKRFNDRSKNINVRAGPSNKSVASLPSRYSRYDEAAESGAKSVISSFLPKRNKRFNDRSKNINVRAGPSNKSVASLPSRYSRYDEAAESGAKSVISSFLPKRNKRFNDRSKNINVRAGPSNKSVASLPSRYSRYDEAAESGAKSVISSFLPKRNKRFNDRSKNINVRAGPSNKSVASLPSRYSRYDE
YOR228C	YOR228C_idr_2	0.640555	0.775337780194	VPPEPVDPASLPHDVNAHSPEGDGNPDKRKKIFGIPYPFSVPPEPVDPASLPHDVNAHSPEGDGNPDKRKKIFGIPYPFSVPPEPVDPASLPHDVNAHSPEGDGNPDKRKKIFGIPYPFSVPPEPVDPASLPHDVNAHSPEGDGNPDKRKKIFGIPYPFSVPPEPVDPASLPHDVNAHSPEGDGNPDKRKKIFGIPYPFSVPPEPVDPASLPHDVNAHSPEGDGNPDKRKKIFGIPYPFSVPPEPVDPASLPHDVN
YOR262W	YOR262W_idr_1	0.584675	0.707699422432	YDKEEEEKRTALLKEQELQNKAVDVNEEDEWENALKEWEEKQGMDFVRYDKEEEEKRTALLKEQELQNKAVDVNEEDEWENALKEWEEKQGMDFVRYDKEEEEKRTALLKEQELQNKAVDVNEEDEWENALKEWEEKQGMDFVRYDKEEEEKRTALLKEQELQNKAVDVNEEDEWENALKEWEEKQGMDFVRYDKEEEEKRTALLKEQELQNKAVDVNEEDEWENALKEWEEKQGMDFVRYDKEEEEKRTALLKEQ
YOR290C	YOR290C_idr_15	0.651557	0.788653759925	NSQLDFTEFDEQYGTRPLVLPPVVTSSVAESFTDEADSSMTEASVNSQLDFTEFDEQYGTRPLVLPPVVTSSVAESFTDEADSSMTEASVNSQLDFTEFDEQYGTRPLVLPPVVTSSVAESFTDEADSSMTEASVNSQLDFTEFDEQYGTRPLVLPPVVTSSVAESFTDEADSSMTEASVNSQLDFTEFDEQYGTRPLVLPPVVTSSVAESFTDEADSSMTEASVNSQLDFTEFDEQYGTRPLVLPPVVTSSVAES
YOR291W	YOR291W_idr_2	0.720592	0.872215177933	VRGQKFGELLSDIRQVFPKFSLNDCSSPLDFVRGQKFGELLSDIRQVFPKFSLNDCSSPLDFVRGQKFGELLSDIRQVFPKFSLNDCSSPLDFVRGQKFGELLSDIRQVFPKFSLNDCSSPLDFVRGQKFGELLSDIRQVFPKFSLNDCSSPLDFVRGQKFGELLSDIRQVFPKFSLNDCSSPLDFVRGQKFGELLSDIRQVFPKFSLNDCSSPLDFVRGQKFGELLSDIRQVFPKFSLNDCSSPLDFVRGQKFGE
YOR361C	YOR361C_idr_4	0.675962	0.818194588086	KIFDVQPEDASDDFTTIEEIVEEVLEETKEKVEKIFDVQPEDASDDFTTIEEIVEEVLEETKEKVEKIFDVQPEDASDDFTTIEEIVEEVLEETKEKVEKIFDVQPEDASDDFTTIEEIVEEVLEETKEKVEKIFDVQPEDASDDFTTIEEIVEEVLEETKEKVEKIFDVQPEDASDDFTTIEEIVEEVLEETKEKVEKIFDVQPEDASDDFTTIEEIVEEVLEETKEKVEKIFDVQPEDASDDFTTIEEIVEEVL
YPL105C	YPL105C_idr_3	0.593678	0.718596984355	EEINDPLSWSEVLAMPEGSSEDWEFQVVGKKKGKRFEEINDPLSWSEVLAMPEGSSEDWEFQVVGKKKGKRFEEINDPLSWSEVLAMPEGSSEDWEFQVVGKKKGKRFEEINDPLSWSEVLAMPEGSSEDWEFQVVGKKKGKRFEEINDPLSWSEVLAMPEGSSEDWEFQVVGKKKGKRFEEINDPLSWSEVLAMPEGSSEDWEFQVVGKKKGKRFEEINDPLSWSEVLAMPEGSSEDWEFQVVGKKKGKRFEEIN
YPL106C	YPL106C_idr_2	0.624146	0.755475024196	DIEVEEPIPLPEDAPEDAEQEFKKVTKTVKKDIEVEEPIPLPEDAPEDAEQEFKKVTKTVKKDIEVEEPIPLPEDAPEDAEQEFKKVTKTVKKDIEVEEPIPLPEDAPEDAEQEFKKVTKTVKKDIEVEEPIPLPEDAPEDAEQEFKKVTKTVKKDIEVEEPIPLPEDAPEDAEQEFKKVTKTVKKDIEVEEPIPLPEDAPEDAEQEFKKVTKTVKKDIEVEEPIPLPEDAPEDAEQEFKKVTKTVKKDIEVEEPI
YPL147W	YPL147W_idr_2	0.6573	0.795605565802	NEIEELERKLERVKGWEDERTKLREKLEIINEIEELERKLERVKGWEDERTKLREKLEIINEIEELERKLERVKGWEDERTKLREKLEIINEIEELERKLERVKGWEDERTKLREKLEIINEIEELERKLERVKGWEDERTKLREKLEIINEIEELERKLERVKGWEDERTKLREKLEIINEIEELERKLERVKGWEDERTKLREKLEIINEIEELERKLERVKGWEDERTKLREKLEIINEIEELERKLERVKGW
YPL181W	YPL181W_idr_4	0.669241	0.810059870649	EDQSDREEFVRFVENQHFVEKVDTIYNGYNEDQSDREEFVRFVENQHFVEKVDTIYNGYNEDQSDREEFVRFVENQHFVEKVDTIYNGYNEDQSDREEFVRFVENQHFVEKVDTIYNGYNEDQSDREEFVRFVENQHFVEKVDTIYNGYNEDQSDREEFVRFVENQHFVEKVDTIYNGYNEDQSDREEFVRFVENQHFVEKVDTIYNGYNEDQSDREEFVRFVENQHFVEKVDTIYNGYNEDQSDREEFVRFVENQ
YPL268W	YPL268W_idr_1	0.649867	0.786608699479	TESAIDDQRFNLTKELQRHSCRDQGKITQKDDALDFISYSSFQSSFNTDQKSANNGSTVRRSIRSIFRRAAELPRVHMGPLTYSHGINTESAIDDQRFNLTKELQRHSCRDQGKITQKDDALDFISYSSFQSSFNTDQKSANNGSTVRRSIRSIFRRAAELPRVHMGPLTYSHGINTESAIDDQRFNLTKELQRHSCRDQGKITQKDDALDFISYSSFQSSFNTDQKSANNGSTVRRSIRSIFRRAAELPRVHMGP
YPR111W	YPR111W_idr_3	0.58375	0.706579927515	NERIESMKIRLEEVKNLEFPAFTERSIEDRRKIYHNMRKNERIESMKIRLEEVKNLEFPAFTERSIEDRRKIYHNMRKNERIESMKIRLEEVKNLEFPAFTERSIEDRRKIYHNMRKNERIESMKIRLEEVKNLEFPAFTERSIEDRRKIYHNMRKNERIESMKIRLEEVKNLEFPAFTERSIEDRRKIYHNMRKNERIESMKIRLEEVKNLEFPAFTERSIEDRRKIYHNMRKNERIESMKIRLEEVKNLEFPAF
