## Supplementary File 2 for "Discovering molecular features of intrinsically disordered regions by using evolution for contrastive learning": filter_143_idr_activations.txt

YBL063W	YBL063W_idr_2	0.88415	0.704532332755	GIFITQDQLDLYESNSILIDEQNLKIHNLREQIKKFKENYLNQLDINNLLQSEKEKLIAIGIFITQDQLDLYESNSILIDEQNLKIHNLREQIKKFKENYLNQLDINNLLQSEKEKLIAIGIFITQDQLDLYESNSILIDEQNLKIHNLREQIKKFKENYLNQLDINNLLQSEKEKLIAIGIFITQDQLDLYESNSILIDEQNLKIHNLREQIKKFKENYLNQLDINNLLQSEKEKLIAIGIFITQDQLDLYESNS
YBL088C	YBL088C_idr_21	1.07314	0.855128927308	AIFGNIVQDDIYENTELLDASDCGVDDVVLAIFGNIVQDDIYENTELLDASDCGVDDVVLAIFGNIVQDDIYENTELLDASDCGVDDVVLAIFGNIVQDDIYENTELLDASDCGVDDVVLAIFGNIVQDDIYENTELLDASDCGVDDVVLAIFGNIVQDDIYENTELLDASDCGVDDVVLAIFGNIVQDDIYENTELLDASDCGVDDVVLAIFGNIVQDDIYENTELLDASDCGVDDVVLAIFGNIVQDDIYENTE
YBR041W	YBR041W_idr_1	0.894652	0.71290061507	SPIQVVVFALSRIFLLLFRLIKLIITPIQKSLGYLFGNSPIQVVVFALSRIFLLLFRLIKLIITPIQKSLGYLFGNSPIQVVVFALSRIFLLLFRLIKLIITPIQKSLGYLFGNSPIQVVVFALSRIFLLLFRLIKLIITPIQKSLGYLFGNSPIQVVVFALSRIFLLLFRLIKLIITPIQKSLGYLFGNSPIQVVVFALSRIFLLLFRLIKLIITPIQKSLGYLFGNSPIQVVVFALSRIFLLLFRLIKLIITPI
YBR139W	YBR139W_idr_1	0.954539	0.760621434848	KYLNLVFVLQLLISIKYASFGRAFSLFEDDKYLNLVFVLQLLISIKYASFGRAFSLFEDDKYLNLVFVLQLLISIKYASFGRAFSLFEDDKYLNLVFVLQLLISIKYASFGRAFSLFEDDKYLNLVFVLQLLISIKYASFGRAFSLFEDDKYLNLVFVLQLLISIKYASFGRAFSLFEDDKYLNLVFVLQLLISIKYASFGRAFSLFEDDKYLNLVFVLQLLISIKYASFGRAFSLFEDDKYLNLVFVLQLLISIK
YBR187W	YBR187W_idr_1	0.943546	0.751861644779	GNMIKKASLIALLPLFTAAAAAATDAETSMESGGNMIKKASLIALLPLFTAAAAAATDAETSMESGGNMIKKASLIALLPLFTAAAAAATDAETSMESGGNMIKKASLIALLPLFTAAAAAATDAETSMESGGNMIKKASLIALLPLFTAAAAAATDAETSMESGGNMIKKASLIALLPLFTAAAAAATDAETSMESGGNMIKKASLIALLPLFTAAAAAATDAETSMESGGNMIKKASLIALLPLFTAAAAAATD
YCL043C	YCL043C_idr_2	1.16229	0.926167802608	KALYEEAQEKAAEEADADAELADEEDAIHDELKALYEEAQEKAAEEADADAELADEEDAIHDELKALYEEAQEKAAEEADADAELADEEDAIHDELKALYEEAQEKAAEEADADAELADEEDAIHDELKALYEEAQEKAAEEADADAELADEEDAIHDELKALYEEAQEKAAEEADADAELADEEDAIHDELKALYEEAQEKAAEEADADAELADEEDAIHDELKALYEEAQEKAAEEADADAELADEEDAIHDEL
YCR061W	YCR061W_idr_1	0.945032	0.753046284642	VRFVSILSLFGCAATLVTAHDDMDMDMDMDMDMDMNIDTTTSQSIDVSSTASIVPVPHEPKHLHGLPVRFVSILSLFGCAATLVTAHDDMDMDMDMDMDMDMNIDTTTSQSIDVSSTASIVPVPHEPKHLHGLPVRFVSILSLFGCAATLVTAHDDMDMDMDMDMDMDMNIDTTTSQSIDVSSTASIVPVPHEPKHLHGLPVRFVSILSLFGCAATLVTAHDDMDMDMDMDMDMDMNIDTTTSQSIDVSSTASIVP
YDR331W	YDR331W_idr_1	1.05858	0.843525897077	RIAMHLPLLLLYIFLLPLSGANNTDAAHEVIRIAMHLPLLLLYIFLLPLSGANNTDAAHEVIRIAMHLPLLLLYIFLLPLSGANNTDAAHEVIRIAMHLPLLLLYIFLLPLSGANNTDAAHEVIRIAMHLPLLLLYIFLLPLSGANNTDAAHEVIRIAMHLPLLLLYIFLLPLSGANNTDAAHEVIRIAMHLPLLLLYIFLLPLSGANNTDAAHEVIRIAMHLPLLLLYIFLLPLSGANNTDAAHEVIRIAMHLPL
YDR332W	YDR332W_idr_3	0.941849	0.750509249804	FDDATVEDLKAIQGEIIAKQQKIDERLRALFQTDEAAMENFDDATVEDLKAIQGEIIAKQQKIDERLRALFQTDEAAMENFDDATVEDLKAIQGEIIAKQQKIDERLRALFQTDEAAMENFDDATVEDLKAIQGEIIAKQQKIDERLRALFQTDEAAMENFDDATVEDLKAIQGEIIAKQQKIDERLRALFQTDEAAMENFDDATVEDLKAIQGEIIAKQQKIDERLRALFQTDEAAMENFDDATVEDLKAIQGEI
YDR382W	YDR382W_idr_1	0.889024	0.708416538032	SSAAAGAAGAAAGGDAAEEEKEEEAKEESDDDMGFGLFDSSAAAGAAGAAAGGDAAEEEKEEEAKEESDDDMGFGLFDSSAAAGAAGAAAGGDAAEEEKEEEAKEESDDDMGFGLFDSSAAAGAAGAAAGGDAAEEEKEEEAKEESDDDMGFGLFDSSAAAGAAGAAAGGDAAEEEKEEEAKEESDDDMGFGLFDSSAAAGAAGAAAGGDAAEEEKEEEAKEESDDDMGFGLFDSSAAAGAAGAAAGGDAAEEEKE
YDR443C	YDR443C_idr_12	0.881791	0.702652829561	IAYRGVKDCQEGLITTTMLQLFSTFDRLNGNDTISKFIAYRGVKDCQEGLITTTMLQLFSTFDRLNGNDTISKFIAYRGVKDCQEGLITTTMLQLFSTFDRLNGNDTISKFIAYRGVKDCQEGLITTTMLQLFSTFDRLNGNDTISKFIAYRGVKDCQEGLITTTMLQLFSTFDRLNGNDTISKFIAYRGVKDCQEGLITTTMLQLFSTFDRLNGNDTISKFIAYRGVKDCQEGLITTTMLQLFSTFDRLNGNDTI
YER021W	YER021W_idr_3	1.10175	0.87792766392	QNEKSENGENDDDTLDGDLMDDMSDISDLDDLGFLQNEKSENGENDDDTLDGDLMDDMSDISDLDDLGFLQNEKSENGENDDDTLDGDLMDDMSDISDLDDLGFLQNEKSENGENDDDTLDGDLMDDMSDISDLDDLGFLQNEKSENGENDDDTLDGDLMDDMSDISDLDDLGFLQNEKSENGENDDDTLDGDLMDDMSDISDLDDLGFLQNEKSENGENDDDTLDGDLMDDMSDISDLDDLGFLQNEKSENGEND
YFL007W	YFL007W_idr_20	1.16931	0.93176214111	LKTDLFRLSNNTAENDLLGNDIADYDDAEGLEDELDEYLKTDLFRLSNNTAENDLLGNDIADYDDAEGLEDELDEYLKTDLFRLSNNTAENDLLGNDIADYDDAEGLEDELDEYLKTDLFRLSNNTAENDLLGNDIADYDDAEGLEDELDEYLKTDLFRLSNNTAENDLLGNDIADYDDAEGLEDELDEYLKTDLFRLSNNTAENDLLGNDIADYDDAEGLEDELDEYLKTDLFRLSNNTAENDLLGNDIADYDDA
YGL027C	YGL027C_idr_1	0.967696	0.77110546439	LISKSKMFKTFWILTSIVLLASATVDISKLQELISKSKMFKTFWILTSIVLLASATVDISKLQELISKSKMFKTFWILTSIVLLASATVDISKLQELISKSKMFKTFWILTSIVLLASATVDISKLQELISKSKMFKTFWILTSIVLLASATVDISKLQELISKSKMFKTFWILTSIVLLASATVDISKLQELISKSKMFKTFWILTSIVLLASATVDISKLQELISKSKMFKTFWILTSIVLLASATVDISKLQE
YGL055W	YGL055W_idr_2	0.965843	0.769629105417	IELIDDQFPKDDSASSGIVDEVDLTEANILATGLNIELIDDQFPKDDSASSGIVDEVDLTEANILATGLNIELIDDQFPKDDSASSGIVDEVDLTEANILATGLNIELIDDQFPKDDSASSGIVDEVDLTEANILATGLNIELIDDQFPKDDSASSGIVDEVDLTEANILATGLNIELIDDQFPKDDSASSGIVDEVDLTEANILATGLNIELIDDQFPKDDSASSGIVDEVDLTEANILATGLNIELIDDQFPKD
YGR184C	YGR184C_idr_16	0.915513	0.729523759766	KLYAKASKIGDVLKVSEQMLFALRTISDVRMEGLDSEKLYAKASKIGDVLKVSEQMLFALRTISDVRMEGLDSEKLYAKASKIGDVLKVSEQMLFALRTISDVRMEGLDSEKLYAKASKIGDVLKVSEQMLFALRTISDVRMEGLDSEKLYAKASKIGDVLKVSEQMLFALRTISDVRMEGLDSEKLYAKASKIGDVLKVSEQMLFALRTISDVRMEGLDSEKLYAKASKIGDVLKVSEQMLFALRTISDVRMEGL
YGR189C	YGR189C_idr_1	1.09322	0.871132916954	KVLDLLTVLSASSLLSTFAAAESTATADSTKVLDLLTVLSASSLLSTFAAAESTATADSTKVLDLLTVLSASSLLSTFAAAESTATADSTKVLDLLTVLSASSLLSTFAAAESTATADSTKVLDLLTVLSASSLLSTFAAAESTATADSTKVLDLLTVLSASSLLSTFAAAESTATADSTKVLDLLTVLSASSLLSTFAAAESTATADSTKVLDLLTVLSASSLLSTFAAAESTATADSTKVLDLLTVLSASSLLS
YHR057C	YHR057C_idr_1	1.05645	0.841832007409	KFSGLWCWLLLFLSVNVIASDVGELIDQDDKFSGLWCWLLLFLSVNVIASDVGELIDQDDKFSGLWCWLLLFLSVNVIASDVGELIDQDDKFSGLWCWLLLFLSVNVIASDVGELIDQDDKFSGLWCWLLLFLSVNVIASDVGELIDQDDKFSGLWCWLLLFLSVNVIASDVGELIDQDDKFSGLWCWLLLFLSVNVIASDVGELIDQDDKFSGLWCWLLLFLSVNVIASDVGELIDQDDKFSGLWCWLLLFLSVN
YHR170W	YHR170W_idr_6	0.937227	0.746826284167	PPEEHEMDEDEDEDAPQINIDELLDELDEMTLEDGVENTPVESQQPPEEHEMDEDEDEDAPQINIDELLDELDEMTLEDGVENTPVESQQPPEEHEMDEDEDEDAPQINIDELLDELDEMTLEDGVENTPVESQQPPEEHEMDEDEDEDAPQINIDELLDELDEMTLEDGVENTPVESQQPPEEHEMDEDEDEDAPQINIDELLDELDEMTLEDGVENTPVESQQPPEEHEMDEDEDEDAPQINIDELLDELDEMT
YIL015W	YIL015W_idr_1	0.947636	0.755121043007	SAINHLCLKLILASFAIINTITALTNDGTGSAINHLCLKLILASFAIINTITALTNDGTGSAINHLCLKLILASFAIINTITALTNDGTGSAINHLCLKLILASFAIINTITALTNDGTGSAINHLCLKLILASFAIINTITALTNDGTGSAINHLCLKLILASFAIINTITALTNDGTGSAINHLCLKLILASFAIINTITALTNDGTGSAINHLCLKLILASFAIINTITALTNDGTGSAINHLCLKLILASFA
YJL062W	YJL062W_idr_1	0.890755	0.709795815621	NLKQFTCLSCAQLLAILLFIFAFFPRKIVLTGISKQDPDQDRDLQNLKQFTCLSCAQLLAILLFIFAFFPRKIVLTGISKQDPDQDRDLQNLKQFTCLSCAQLLAILLFIFAFFPRKIVLTGISKQDPDQDRDLQNLKQFTCLSCAQLLAILLFIFAFFPRKIVLTGISKQDPDQDRDLQNLKQFTCLSCAQLLAILLFIFAFFPRKIVLTGISKQDPDQDRDLQNLKQFTCLSCAQLLAILLFIFAFFPRKIVLT
YJL207C	YJL207C_idr_9	1.25495	1.0	ELISRTSSLKGAFENFDLLTLLYKLQMEEFFMELISRTSSLKGAFENFDLLTLLYKLQMEEFFMELISRTSSLKGAFENFDLLTLLYKLQMEEFFMELISRTSSLKGAFENFDLLTLLYKLQMEEFFMELISRTSSLKGAFENFDLLTLLYKLQMEEFFMELISRTSSLKGAFENFDLLTLLYKLQMEEFFMELISRTSSLKGAFENFDLLTLLYKLQMEEFFMELISRTSSLKGAFENFDLLTLLYKLQMEEFFM
YKL020C	YKL020C_idr_1	0.895473	0.713554964497	MSGTGNVSSMLHSYSANIQHNDGSPDLDLLESELLDIALLNSMSGTGNVSSMLHSYSANIQHNDGSPDLDLLESELLDIALLNSMSGTGNVSSMLHSYSANIQHNDGSPDLDLLESELLDIALLNSMSGTGNVSSMLHSYSANIQHNDGSPDLDLLESELLDIALLNSMSGTGNVSSMLHSYSANIQHNDGSPDLDLLESELLDIALLNSMSGTGNVSSMLHSYSANIQHNDGSPDLDLLESELLDIALLNSMSGT
YKL125W	YKL125W_idr_2	0.963215	0.767535348738	LDELDDDVDDDDLEEVDLEDDDDLDDDSGDDDDENCGNSNEELRSGAADGSQSDSEDMDIIEGMDGTEEYNVELTLDELDDDVDDDDLEEVDLEDDDDLDDDSGDDDDENCGNSNEELRSGAADGSQSDSEDMDIIEGMDGTEEYNVELTLDELDDDVDDDDLEEVDLEDDDDLDDDSGDDDDENCGNSNEELRSGAADGSQSDSEDMDIIEGMDGTEEYNVELTLDELDDDVDDDDLEEVDLEDDDDLDDDSGDD
YKR031C	YKR031C_idr_15	0.914812	0.728965304329	NNILDNENEINWIIHDPNLEINDELEEFGIENDANNNILDNENEINWIIHDPNLEINDELEEFGIENDANNNILDNENEINWIIHDPNLEINDELEEFGIENDANNNILDNENEINWIIHDPNLEINDELEEFGIENDANNNILDNENEINWIIHDPNLEINDELEEFGIENDANNNILDNENEINWIIHDPNLEINDELEEFGIENDANNNILDNENEINWIIHDPNLEINDELEEFGIENDANNNILDNENEIN
YKR044W	YKR044W_idr_1	0.957497	0.762978745636	SRDVRAEKLAISLLILSLFLIFQLVAEIYLNNGDQYHTETSPFTSRDVRAEKLAISLLILSLFLIFQLVAEIYLNNGDQYHTETSPFTSRDVRAEKLAISLLILSLFLIFQLVAEIYLNNGDQYHTETSPFTSRDVRAEKLAISLLILSLFLIFQLVAEIYLNNGDQYHTETSPFTSRDVRAEKLAISLLILSLFLIFQLVAEIYLNNGDQYHTETSPFTSRDVRAEKLAISLLILSLFLIFQLVAEIYLNNGDQY
YKR061W	YKR061W_idr_1	0.982914	0.783231898169	QICKVFLTQVKKLLFVSLLFCLIAQTCWLALVPYQRQLSLDSYFFQICKVFLTQVKKLLFVSLLFCLIAQTCWLALVPYQRQLSLDSYFFQICKVFLTQVKKLLFVSLLFCLIAQTCWLALVPYQRQLSLDSYFFQICKVFLTQVKKLLFVSLLFCLIAQTCWLALVPYQRQLSLDSYFFQICKVFLTQVKKLLFVSLLFCLIAQTCWLALVPYQRQLSLDSYFFQICKVFLTQVKKLLFVSLLFCLIAQTCWLAL
YLR001C	YLR001C_idr_1	0.96385	0.768041036358	NMAIQTIKYIFWLLPILGLTQALLQNPGDDNMAIQTIKYIFWLLPILGLTQALLQNPGDDNMAIQTIKYIFWLLPILGLTQALLQNPGDDNMAIQTIKYIFWLLPILGLTQALLQNPGDDNMAIQTIKYIFWLLPILGLTQALLQNPGDDNMAIQTIKYIFWLLPILGLTQALLQNPGDDNMAIQTIKYIFWLLPILGLTQALLQNPGDDNMAIQTIKYIFWLLPILGLTQALLQNPGDDNMAIQTIKYIFWLLPI
YLR088W	YLR088W_idr_1	0.938526	0.747861597283	ALLEKLHRRIVDMGLVPRIIALLPVISMLCALLEKLHRRIVDMGLVPRIIALLPVISMLCALLEKLHRRIVDMGLVPRIIALLPVISMLCALLEKLHRRIVDMGLVPRIIALLPVISMLCALLEKLHRRIVDMGLVPRIIALLPVISMLCALLEKLHRRIVDMGLVPRIIALLPVISMLCALLEKLHRRIVDMGLVPRIIALLPVISMLCALLEKLHRRIVDMGLVPRIIALLPVISMLCALLEKLHRRIVDMGLV
YLR098C	YLR098C_idr_3	1.01969	0.812533567646	DLLGTLSHGNDFALEYNFDFTLLNEIDMLIGGNTNDGLSKDLLGTLSHGNDFALEYNFDFTLLNEIDMLIGGNTNDGLSKDLLGTLSHGNDFALEYNFDFTLLNEIDMLIGGNTNDGLSKDLLGTLSHGNDFALEYNFDFTLLNEIDMLIGGNTNDGLSKDLLGTLSHGNDFALEYNFDFTLLNEIDMLIGGNTNDGLSKDLLGTLSHGNDFALEYNFDFTLLNEIDMLIGGNTNDGLSKDLLGTLSHGNDFALEY
YLR106C	YLR106C_idr_32	0.940278	0.749257973355	IQYKLIKSLKTALNIANDQDVDLKELLQLYSKSDNKNIAEDVQLEIQKIQYKLIKSLKTALNIANDQDVDLKELLQLYSKSDNKNIAEDVQLEIQKIQYKLIKSLKTALNIANDQDVDLKELLQLYSKSDNKNIAEDVQLEIQKIQYKLIKSLKTALNIANDQDVDLKELLQLYSKSDNKNIAEDVQLEIQKIQYKLIKSLKTALNIANDQDVDLKELLQLYSKSDNKNIAEDVQLEIQKIQYKLIKSLKTALNIA
YLR106C	YLR106C_idr_33	1.03956	0.828373221877	AYLAENENDLKSLRTECIIQLLKLCGDDLELQQIETNEIAYLAENENDLKSLRTECIIQLLKLCGDDLELQQIETNEIAYLAENENDLKSLRTECIIQLLKLCGDDLELQQIETNEIAYLAENENDLKSLRTECIIQLLKLCGDDLELQQIETNEIAYLAENENDLKSLRTECIIQLLKLCGDDLELQQIETNEIAYLAENENDLKSLRTECIIQLLKLCGDDLELQQIETNEIAYLAENENDLKSLRTECIIQLL
YLR182W	YLR182W_idr_2	0.938714	0.748011541476	FLEDKLQKNYEGDISKLLEAESKEQIMEQIRNQLPAEFLEDKLQKNYEGDISKLLEAESKEQIMEQIRNQLPAEFLEDKLQKNYEGDISKLLEAESKEQIMEQIRNQLPAEFLEDKLQKNYEGDISKLLEAESKEQIMEQIRNQLPAEFLEDKLQKNYEGDISKLLEAESKEQIMEQIRNQLPAEFLEDKLQKNYEGDISKLLEAESKEQIMEQIRNQLPAEFLEDKLQKNYEGDISKLLEAESKEQIMEQIRNQL
YLR212C	YLR212C_idr_2	1.07361	0.855501959201	SYLDDVLVDDENMVGELEEDLDADGDHKLVSYLDDVLVDDENMVGELEEDLDADGDHKLVSYLDDVLVDDENMVGELEEDLDADGDHKLVSYLDDVLVDDENMVGELEEDLDADGDHKLVSYLDDVLVDDENMVGELEEDLDADGDHKLVSYLDDVLVDDENMVGELEEDLDADGDHKLVSYLDDVLVDDENMVGELEEDLDADGDHKLVSYLDDVLVDDENMVGELEEDLDADGDHKLVSYLDDVLVDDENMVGE
YLR427W	YLR427W_idr_4	0.966473	0.77013104087	TLLAATTDLSPLSNDINNGLDNFHFDDDLLTKYTLLAATTDLSPLSNDINNGLDNFHFDDDLLTKYTLLAATTDLSPLSNDINNGLDNFHFDDDLLTKYTLLAATTDLSPLSNDINNGLDNFHFDDDLLTKYTLLAATTDLSPLSNDINNGLDNFHFDDDLLTKYTLLAATTDLSPLSNDINNGLDNFHFDDDLLTKYTLLAATTDLSPLSNDINNGLDNFHFDDDLLTKYTLLAATTDLSPLSNDINNGLDNFHF
YLR454W	YLR454W_idr_23	0.918076	0.731565936023	ENVDLMSNEKLLQRLADTTKANEELKDEDIAKMKDDLENVDLMSNEKLLQRLADTTKANEELKDEDIAKMKDDLENVDLMSNEKLLQRLADTTKANEELKDEDIAKMKDDLENVDLMSNEKLLQRLADTTKANEELKDEDIAKMKDDLENVDLMSNEKLLQRLADTTKANEELKDEDIAKMKDDLENVDLMSNEKLLQRLADTTKANEELKDEDIAKMKDDLENVDLMSNEKLLQRLADTTKANEELKDEDIAKMK
YML104C	YML104C_idr_1	1.09744	0.874490109003	PKFPQFRLILVLFYLISMIQWSVITFSLGFFLNPKFPQFRLILVLFYLISMIQWSVITFSLGFFLNPKFPQFRLILVLFYLISMIQWSVITFSLGFFLNPKFPQFRLILVLFYLISMIQWSVITFSLGFFLNPKFPQFRLILVLFYLISMIQWSVITFSLGFFLNPKFPQFRLILVLFYLISMIQWSVITFSLGFFLNPKFPQFRLILVLFYLISMIQWSVITFSLGFFLNPKFPQFRLILVLFYLISMIQWSVIT
YML104C	YML104C_idr_3	0.954413	0.760521076254	EIDTASKKLAREANYPDLNMDNGIVLKEMAEIDTASKKLAREANYPDLNMDNGIVLKEMAEIDTASKKLAREANYPDLNMDNGIVLKEMAEIDTASKKLAREANYPDLNMDNGIVLKEMAEIDTASKKLAREANYPDLNMDNGIVLKEMAEIDTASKKLAREANYPDLNMDNGIVLKEMAEIDTASKKLAREANYPDLNMDNGIVLKEMAEIDTASKKLAREANYPDLNMDNGIVLKEMAEIDTASKKLAREANYP
YML109W	YML109W_idr_5	1.06153	0.845876748439	TLYMEQVGTGDIAFNGDSALGMMDKNDSDGTILIPDITLYMEQVGTGDIAFNGDSALGMMDKNDSDGTILIPDITLYMEQVGTGDIAFNGDSALGMMDKNDSDGTILIPDITLYMEQVGTGDIAFNGDSALGMMDKNDSDGTILIPDITLYMEQVGTGDIAFNGDSALGMMDKNDSDGTILIPDITLYMEQVGTGDIAFNGDSALGMMDKNDSDGTILIPDITLYMEQVGTGDIAFNGDSALGMMDKNDSDGTILI
YMR119W	YMR119W_idr_6	1.09741	0.874467216035	ILQQKLLSDKTLTRASILDTKLSEVDETFGTEILQQKLLSDKTLTRASILDTKLSEVDETFGTEILQQKLLSDKTLTRASILDTKLSEVDETFGTEILQQKLLSDKTLTRASILDTKLSEVDETFGTEILQQKLLSDKTLTRASILDTKLSEVDETFGTEILQQKLLSDKTLTRASILDTKLSEVDETFGTEILQQKLLSDKTLTRASILDTKLSEVDETFGTEILQQKLLSDKTLTRASILDTKLSEVDETFGTE
YMR185W	YMR185W_idr_3	0.923918	0.736220950391	SFNTNASEIDALLASIDNILINGHTTERNDNIEIEMSFNTNASEIDALLASIDNILINGHTTERNDNIEIEMSFNTNASEIDALLASIDNILINGHTTERNDNIEIEMSFNTNASEIDALLASIDNILINGHTTERNDNIEIEMSFNTNASEIDALLASIDNILINGHTTERNDNIEIEMSFNTNASEIDALLASIDNILINGHTTERNDNIEIEMSFNTNASEIDALLASIDNILINGHTTERNDNIEIEMSFNT
YMR229C	YMR229C_idr_16	0.925302	0.737324087487	LEDLDEDMDSDTDAADEKKSKVEDAEYESSDDEDEKLDKSLEDLDEDMDSDTDAADEKKSKVEDAEYESSDDEDEKLDKSLEDLDEDMDSDTDAADEKKSKVEDAEYESSDDEDEKLDKSLEDLDEDMDSDTDAADEKKSKVEDAEYESSDDEDEKLDKSLEDLDEDMDSDTDAADEKKSKVEDAEYESSDDEDEKLDKSLEDLDEDMDSDTDAADEKKSKVEDAEYESSDDEDEKLDKSLEDLDEDMDSDTDAAD
YNL029C	YNL029C_idr_1	0.942719	0.751202640766	LLIRRTINAFLGCIHCNLTATCILIAFVITMYVVLVSEPASLLIRRTINAFLGCIHCNLTATCILIAFVITMYVVLVSEPASLLIRRTINAFLGCIHCNLTATCILIAFVITMYVVLVSEPASLLIRRTINAFLGCIHCNLTATCILIAFVITMYVVLVSEPASLLIRRTINAFLGCIHCNLTATCILIAFVITMYVVLVSEPASLLIRRTINAFLGCIHCNLTATCILIAFVITMYVVLVSEPASLLIRRTINAF
YNL172W	YNL172W_idr_5	1.0636	0.847529411765	LLGLGDDLPEDVYDSSDVEQNVMYEDLTTKLLEIVTSTYDVLLGLGDDLPEDVYDSSDVEQNVMYEDLTTKLLEIVTSTYDVLLGLGDDLPEDVYDSSDVEQNVMYEDLTTKLLEIVTSTYDVLLGLGDDLPEDVYDSSDVEQNVMYEDLTTKLLEIVTSTYDVLLGLGDDLPEDVYDSSDVEQNVMYEDLTTKLLEIVTSTYDVLLGLGDDLPEDVYDSSDVEQNVMYEDLTTKLLEIVTSTYDVLLGLGDDLPE
YNL227C	YNL227C_idr_7	1.13129	0.901462205229	LGKFSEYQDDVFEQDINSIGYLKACDNFINKTDLGKFSEYQDDVFEQDINSIGYLKACDNFINKTDLGKFSEYQDDVFEQDINSIGYLKACDNFINKTDLGKFSEYQDDVFEQDINSIGYLKACDNFINKTDLGKFSEYQDDVFEQDINSIGYLKACDNFINKTDLGKFSEYQDDVFEQDINSIGYLKACDNFINKTDLGKFSEYQDDVFEQDINSIGYLKACDNFINKTDLGKFSEYQDDVFEQDINSIGYLKAC
YNL236W	YNL236W_idr_2	0.913452	0.727881260538	GLIIDTDKLPIKNRTSKSFSKLLYDDVTCDGLIIDTDKLPIKNRTSKSFSKLLYDDVTCDGLIIDTDKLPIKNRTSKSFSKLLYDDVTCDGLIIDTDKLPIKNRTSKSFSKLLYDDVTCDGLIIDTDKLPIKNRTSKSFSKLLYDDVTCDGLIIDTDKLPIKNRTSKSFSKLLYDDVTCDGLIIDTDKLPIKNRTSKSFSKLLYDDVTCDGLIIDTDKLPIKNRTSKSFSKLLYDDVTCDGLIIDTDKLPIKNRTS
YNL257C	YNL257C_idr_23	0.960116	0.765065947897	IQHDSLEYELAFKRFSPKFFEFASSTTTSIDQLITTFDKETESLYETLNCSISEYDILTLGEEKIQHDSLEYELAFKRFSPKFFEFASSTTTSIDQLITTFDKETESLYETLNCSISEYDILTLGEEKIQHDSLEYELAFKRFSPKFFEFASSTTTSIDQLITTFDKETESLYETLNCSISEYDILTLGEEKIQHDSLEYELAFKRFSPKFFEFASSTTTSIDQLITTFDKETESLYETLNCSISEYDILTLGEEK
YNL313C	YNL313C_idr_4	0.889158	0.708522833599	FQNFALRTTSATPETFALESDLLLEKPHFESIADEPLDEQIYSKRQKVDLNEGYEEDKLLPLALRQENIPKLLLDLFQNFALRTTSATPETFALESDLLLEKPHFESIADEPLDEQIYSKRQKVDLNEGYEEDKLLPLALRQENIPKLLLDLFQNFALRTTSATPETFALESDLLLEKPHFESIADEPLDEQIYSKRQKVDLNEGYEEDKLLPLALRQENIPKLLLDLFQNFALRTTSATPETFALESDLLLEKPH
YOL081W	YOL081W_idr_3	0.944945	0.752976845805	GNQAVSDVALLDTMRALLSFFTMTSAVFLVDRNLPSVLFAKRLGNQAVSDVALLDTMRALLSFFTMTSAVFLVDRNLPSVLFAKRLGNQAVSDVALLDTMRALLSFFTMTSAVFLVDRNLPSVLFAKRLGNQAVSDVALLDTMRALLSFFTMTSAVFLVDRNLPSVLFAKRLGNQAVSDVALLDTMRALLSFFTMTSAVFLVDRNLPSVLFAKRLGNQAVSDVALLDTMRALLSFFTMTSAVFLVDRNLPSVLFAK
YOL089C	YOL089C_idr_7	0.961779	0.766391032796	NYYEVIKTNILPDLIDKKEDLDKITDVNSALNYYEVIKTNILPDLIDKKEDLDKITDVNSALNYYEVIKTNILPDLIDKKEDLDKITDVNSALNYYEVIKTNILPDLIDKKEDLDKITDVNSALNYYEVIKTNILPDLIDKKEDLDKITDVNSALNYYEVIKTNILPDLIDKKEDLDKITDVNSALNYYEVIKTNILPDLIDKKEDLDKITDVNSALNYYEVIKTNILPDLIDKKEDLDKITDVNSALNYYEVIKT
YOR280C	YOR280C_idr_2	0.901555	0.718401481868	GQEHNAQPEVDRKQFDKPQLEDDLLDMIDSLGQEHNAQPEVDRKQFDKPQLEDDLLDMIDSLGQEHNAQPEVDRKQFDKPQLEDDLLDMIDSLGQEHNAQPEVDRKQFDKPQLEDDLLDMIDSLGQEHNAQPEVDRKQFDKPQLEDDLLDMIDSLGQEHNAQPEVDRKQFDKPQLEDDLLDMIDSLGQEHNAQPEVDRKQFDKPQLEDDLLDMIDSLGQEHNAQPEVDRKQFDKPQLEDDLLDMIDSLGQEHNAQP
YPR095C	YPR095C_idr_14	0.936501	0.746247690517	FNYFLMSPMALDDSILDKDAFDTNFAITLSSNSMYSPIDMIKRGSIIPKEFNYFLMSPMALDDSILDKDAFDTNFAITLSSNSMYSPIDMIKRGSIIPKEFNYFLMSPMALDDSILDKDAFDTNFAITLSSNSMYSPIDMIKRGSIIPKEFNYFLMSPMALDDSILDKDAFDTNFAITLSSNSMYSPIDMIKRGSIIPKEFNYFLMSPMALDDSILDKDAFDTNFAITLSSNSMYSPIDMIKRGSIIPKEFNYFLM
YPR097W	YPR097W_idr_19	1.23722	0.985873993683	DGDLVDLDLDTGDYDFLHKENEVELEKQYKDGDLVDLDLDTGDYDFLHKENEVELEKQYKDGDLVDLDLDTGDYDFLHKENEVELEKQYKDGDLVDLDLDTGDYDFLHKENEVELEKQYKDGDLVDLDLDTGDYDFLHKENEVELEKQYKDGDLVDLDLDTGDYDFLHKENEVELEKQYKDGDLVDLDLDTGDYDFLHKENEVELEKQYKDGDLVDLDLDTGDYDFLHKENEVELEKQYKDGDLVDLDLDTGDYDF
