## Supplementary File 2 for "Discovering molecular features of intrinsically disordered regions by using evolution for contrastive learning": filter_144_idr_activations.txt

YBL099W	YBL099W_idr_1	0.802587	0.795277923726	LARTAAIRSLSRTLINSTKAARPAAAALASTRRLASTKALARTAAIRSLSRTLINSTKAARPAAAALASTRRLASTKALARTAAIRSLSRTLINSTKAARPAAAALASTRRLASTKALARTAAIRSLSRTLINSTKAARPAAAALASTRRLASTKALARTAAIRSLSRTLINSTKAARPAAAALASTRRLASTKALARTAAIRSLSRTLINSTKAARPAAAALASTRRLASTKALARTAAIRSLSRTLINSTKAAR
YDR232W	YDR232W_idr_1	0.827726	0.820188256051	QRSIFARFGNSSAAVSTLNRLSTTAAPHAKNGYATATGAGAAAATATASSTHAAAAAAAAANHQRSIFARFGNSSAAVSTLNRLSTTAAPHAKNGYATATGAGAAAATATASSTHAAAAAAAAANHQRSIFARFGNSSAAVSTLNRLSTTAAPHAKNGYATATGAGAAAATATASSTHAAAAAAAAANHQRSIFARFGNSSAAVSTLNRLSTTAAPHAKNGYATATGAGAAAATATASSTHAAAAAAAAANHQRSI
YEL036C	YEL036C_idr_1	0.718609	0.712064466227	KYNNRKLSFNPTTVSIAGTLLTVFFLTRLVLSFFSISLFQLVTFKYNNRKLSFNPTTVSIAGTLLTVFFLTRLVLSFFSISLFQLVTFKYNNRKLSFNPTTVSIAGTLLTVFFLTRLVLSFFSISLFQLVTFKYNNRKLSFNPTTVSIAGTLLTVFFLTRLVLSFFSISLFQLVTFKYNNRKLSFNPTTVSIAGTLLTVFFLTRLVLSFFSISLFQLVTFKYNNRKLSFNPTTVSIAGTLLTVFFLTRLVLSFFSI
YER154W	YER154W_idr_1	0.713081	0.706587426161	FKLTSRLVTSRFAASSRLATARTIVLPRPHPSWFKLTSRLVTSRFAASSRLATARTIVLPRPHPSWFKLTSRLVTSRFAASSRLATARTIVLPRPHPSWFKLTSRLVTSRFAASSRLATARTIVLPRPHPSWFKLTSRLVTSRFAASSRLATARTIVLPRPHPSWFKLTSRLVTSRFAASSRLATARTIVLPRPHPSWFKLTSRLVTSRFAASSRLATARTIVLPRPHPSWFKLTSRLVTSRFAASSRLATARTIV
YER182W	YER182W_idr_1	0.875681	0.867706749492	FKRIAIAQIRTYTNGVVFKTASKPKRRWIPWTFKRIAIAQIRTYTNGVVFKTASKPKRRWIPWTFKRIAIAQIRTYTNGVVFKTASKPKRRWIPWTFKRIAIAQIRTYTNGVVFKTASKPKRRWIPWTFKRIAIAQIRTYTNGVVFKTASKPKRRWIPWTFKRIAIAQIRTYTNGVVFKTASKPKRRWIPWTFKRIAIAQIRTYTNGVVFKTASKPKRRWIPWTFKRIAIAQIRTYTNGVVFKTASKPKRRWIPWT
YHR051W	YHR051W_idr_1	0.706978	0.700539789721	LSRAIFRNPVINRTLLRARPGAYHATRLTKNTFIQSRKLSRAIFRNPVINRTLLRARPGAYHATRLTKNTFIQSRKLSRAIFRNPVINRTLLRARPGAYHATRLTKNTFIQSRKLSRAIFRNPVINRTLLRARPGAYHATRLTKNTFIQSRKLSRAIFRNPVINRTLLRARPGAYHATRLTKNTFIQSRKLSRAIFRNPVINRTLLRARPGAYHATRLTKNTFIQSRKLSRAIFRNPVINRTLLRARPGAYHATRL
YJL024C	YJL024C_idr_1	0.896609	0.888443890786	STDSKIGRLTSTGFGSALQAFAQGGFAQWATGQSTDSKIGRLTSTGFGSALQAFAQGGFAQWATGQSTDSKIGRLTSTGFGSALQAFAQGGFAQWATGQSTDSKIGRLTSTGFGSALQAFAQGGFAQWATGQSTDSKIGRLTSTGFGSALQAFAQGGFAQWATGQSTDSKIGRLTSTGFGSALQAFAQGGFAQWATGQSTDSKIGRLTSTGFGSALQAFAQGGFAQWATGQSTDSKIGRLTSTGFGSALQAFAQGG
YJL062W	YJL062W_idr_1	0.770848	0.763827969889	NLKQFTCLSCAQLLAILLFIFAFFPRKIVLTGISKQDPDQDRDLQNLKQFTCLSCAQLLAILLFIFAFFPRKIVLTGISKQDPDQDRDLQNLKQFTCLSCAQLLAILLFIFAFFPRKIVLTGISKQDPDQDRDLQNLKQFTCLSCAQLLAILLFIFAFFPRKIVLTGISKQDPDQDRDLQNLKQFTCLSCAQLLAILLFIFAFFPRKIVLTGISKQDPDQDRDLQNLKQFTCLSCAQLLAILLFIFAFFPRKIVLT
YJR051W	YJR051W_idr_1	0.713017	0.706523166886	IRSVRRVFIYVSIFVLIIVLKRTLSGTDQIRSVRRVFIYVSIFVLIIVLKRTLSGTDQIRSVRRVFIYVSIFVLIIVLKRTLSGTDQIRSVRRVFIYVSIFVLIIVLKRTLSGTDQIRSVRRVFIYVSIFVLIIVLKRTLSGTDQIRSVRRVFIYVSIFVLIIVLKRTLSGTDQIRSVRRVFIYVSIFVLIIVLKRTLSGTDQIRSVRRVFIYVSIFVLIIVLKRTLSGTDQIRSVRRVFIYVSIFVLIIVLKRTL
YJR075W	YJR075W_idr_1	0.732816	0.726142385796	AKTTKRASSFRRLMIFAIIALISLAFGVRYLFHNSNAAKTTKRASSFRRLMIFAIIALISLAFGVRYLFHNSNAAKTTKRASSFRRLMIFAIIALISLAFGVRYLFHNSNAAKTTKRASSFRRLMIFAIIALISLAFGVRYLFHNSNAAKTTKRASSFRRLMIFAIIALISLAFGVRYLFHNSNAAKTTKRASSFRRLMIFAIIALISLAFGVRYLFHNSNAAKTTKRASSFRRLMIFAIIALISLAFGVRYLFHN
YJR121W	YJR121W_idr_1	0.813207	0.805801206846	VLPRLYTATSRAAFKAAKQSAPLLSTSWKRCMASAAQSVLPRLYTATSRAAFKAAKQSAPLLSTSWKRCMASAAQSVLPRLYTATSRAAFKAAKQSAPLLSTSWKRCMASAAQSVLPRLYTATSRAAFKAAKQSAPLLSTSWKRCMASAAQSVLPRLYTATSRAAFKAAKQSAPLLSTSWKRCMASAAQSVLPRLYTATSRAAFKAAKQSAPLLSTSWKRCMASAAQSVLPRLYTATSRAAFKAAKQSAPLLSTSW
YKL192C	YKL192C_idr_1	0.777718	0.770635909311	FRSVCRISSRVAPSAYRTIMGRSVMSNTILAFRSVCRISSRVAPSAYRTIMGRSVMSNTILAFRSVCRISSRVAPSAYRTIMGRSVMSNTILAFRSVCRISSRVAPSAYRTIMGRSVMSNTILAFRSVCRISSRVAPSAYRTIMGRSVMSNTILAFRSVCRISSRVAPSAYRTIMGRSVMSNTILAFRSVCRISSRVAPSAYRTIMGRSVMSNTILAFRSVCRISSRVAPSAYRTIMGRSVMSNTILAFRSVCRIS
YKR065C	YKR065C_idr_1	0.742833	0.736068022222	FTSAIRLSSQRLFASQPSVTAAALRSTATTLPLRSYSQPASLFTSAIRLSSQRLFASQPSVTAAALRSTATTLPLRSYSQPASLFTSAIRLSSQRLFASQPSVTAAALRSTATTLPLRSYSQPASLFTSAIRLSSQRLFASQPSVTAAALRSTATTLPLRSYSQPASLFTSAIRLSSQRLFASQPSVTAAALRSTATTLPLRSYSQPASLFTSAIRLSSQRLFASQPSVTAAALRSTATTLPLRSYSQPASLFTSA
YLL031C	YLL031C_idr_2	0.827467	0.819931100828	IILLVFIAILQFISIAFFTRGFLLSRHVLDNISSQNETSKLIILLVFIAILQFISIAFFTRGFLLSRHVLDNISSQNETSKLIILLVFIAILQFISIAFFTRGFLLSRHVLDNISSQNETSKLIILLVFIAILQFISIAFFTRGFLLSRHVLDNISSQNETSKLIILLVFIAILQFISIAFFTRGFLLSRHVLDNISSQNETSKLIILLVFIAILQFISIAFFTRGFLLSRHVLDNISSQNETSKLIILLVFIAIL
YLR355C	YLR355C_idr_1	1.00919	1.0	LRTQAARLICNSRVITAKRTFALATRAAAYSRPAARFVKLRTQAARLICNSRVITAKRTFALATRAAAYSRPAARFVKLRTQAARLICNSRVITAKRTFALATRAAAYSRPAARFVKLRTQAARLICNSRVITAKRTFALATRAAAYSRPAARFVKLRTQAARLICNSRVITAKRTFALATRAAAYSRPAARFVKLRTQAARLICNSRVITAKRTFALATRAAAYSRPAARFVKLRTQAARLICNSRVITAKRTFA
YML010W	YML010W_idr_3	0.734193	0.727507009458	TGGIAAGAAATSSGLSGGMTPGWSSFDGGKTPAVNAHGGSGGGGVSSWGGASTWGGQGNGGASAWGGAGGGASAWGGQGTGATSTWGGASAWGNKSSWGGASTWASGGESNGAMSTWGGTGDRSAYGGASTWGGNNNNKSTRDGGASAWGNQDDGNRSAWNNQGNKSNYGGNSTWGGHTGGIAAGAAATSSGLSGGMTPGWSSFDGGKTPAVNAHGGSGGGGVSSWGGASTWGGQGNGGASAWGGAGGGASAWGGQ
YMR281W	YMR281W_idr_1	0.708608	0.702154717434	KMLRRTKVNFSKLLYKITKLAIVLTILYIYFTPKIVSRNNKMLRRTKVNFSKLLYKITKLAIVLTILYIYFTPKIVSRNNKMLRRTKVNFSKLLYKITKLAIVLTILYIYFTPKIVSRNNKMLRRTKVNFSKLLYKITKLAIVLTILYIYFTPKIVSRNNKMLRRTKVNFSKLLYKITKLAIVLTILYIYFTPKIVSRNNKMLRRTKVNFSKLLYKITKLAIVLTILYIYFTPKIVSRNNKMLRRTKVNFSKLLYK
YNL064C	YNL064C_idr_2	0.821583	0.814101107244	GGFPGGGFGFGDDIFSQFFGAGGAQRPRGPQGGFPGGGFGFGDDIFSQFFGAGGAQRPRGPQGGFPGGGFGFGDDIFSQFFGAGGAQRPRGPQGGFPGGGFGFGDDIFSQFFGAGGAQRPRGPQGGFPGGGFGFGDDIFSQFFGAGGAQRPRGPQGGFPGGGFGFGDDIFSQFFGAGGAQRPRGPQGGFPGGGFGFGDDIFSQFFGAGGAQRPRGPQGGFPGGGFGFGDDIFSQFFGAGGAQRPRGPQGGFPGGGF
YOR065W	YOR065W_idr_1	0.729225	0.722583851266	FSNLSKRWAQRTLSKSFYSTATGAASKSGKLTQKLVTAGVAAAGITASTLLYADSLTAFSNLSKRWAQRTLSKSFYSTATGAASKSGKLTQKLVTAGVAAAGITASTLLYADSLTAFSNLSKRWAQRTLSKSFYSTATGAASKSGKLTQKLVTAGVAAAGITASTLLYADSLTAFSNLSKRWAQRTLSKSFYSTATGAASKSGKLTQKLVTAGVAAAGITASTLLYADSLTAFSNLSKRWAQRTLSKSFYSTATGA
YOR099W	YOR099W_idr_1	0.777154	0.770076416563	AKIMIPASKQPVYKKLGLLLVAVFTVYVFFHGAQYARGSAPSPKYSTVLSSGSAKIMIPASKQPVYKKLGLLLVAVFTVYVFFHGAQYARGSAPSPKYSTVLSSGSAKIMIPASKQPVYKKLGLLLVAVFTVYVFFHGAQYARGSAPSPKYSTVLSSGSAKIMIPASKQPVYKKLGLLLVAVFTVYVFFHGAQYARGSAPSPKYSTVLSSGSAKIMIPASKQPVYKKLGLLLVAVFTVYVFFHGAQYARGSAPSPK
YPL232W	YPL232W_idr_4	0.739159	0.732427155497	RKARKNKIRCWLIVFAIIVVVVVVVVVPAVVKTRRKARKNKIRCWLIVFAIIVVVVVVVVVPAVVKTRRKARKNKIRCWLIVFAIIVVVVVVVVVPAVVKTRRKARKNKIRCWLIVFAIIVVVVVVVVVPAVVKTRRKARKNKIRCWLIVFAIIVVVVVVVVVPAVVKTRRKARKNKIRCWLIVFAIIVVVVVVVVVPAVVKTRRKARKNKIRCWLIVFAIIVVVVVVVVVPAVVKTRRKARKNKIRCWLIVFAII
