## Supplementary File 2 for "Discovering molecular features of intrinsically disordered regions by using evolution for contrastive learning": filter_145_idr_activations.txt

YBR041W	YBR041W_idr_1	1.20352	0.669615736372	SPIQVVVFALSRIFLLLFRLIKLIITPIQKSLGYLFGNSPIQVVVFALSRIFLLLFRLIKLIITPIQKSLGYLFGNSPIQVVVFALSRIFLLLFRLIKLIITPIQKSLGYLFGNSPIQVVVFALSRIFLLLFRLIKLIITPIQKSLGYLFGNSPIQVVVFALSRIFLLLFRLIKLIITPIQKSLGYLFGNSPIQVVVFALSRIFLLLFRLIKLIITPIQKSLGYLFGNSPIQVVVFALSRIFLLLFRLIKLIITPI
YBR042C	YBR042C_idr_1	1.23987	0.689842675676	LHQKIAHKVRKVVVPGISLLIFFQGCLILLFLQLTYKTLLHQKIAHKVRKVVVPGISLLIFFQGCLILLFLQLTYKTLLHQKIAHKVRKVVVPGISLLIFFQGCLILLFLQLTYKTLLHQKIAHKVRKVVVPGISLLIFFQGCLILLFLQLTYKTLLHQKIAHKVRKVVVPGISLLIFFQGCLILLFLQLTYKTLLHQKIAHKVRKVVVPGISLLIFFQGCLILLFLQLTYKTLLHQKIAHKVRKVVVPGISLLIF
YBR139W	YBR139W_idr_1	1.22519	0.681674842547	KYLNLVFVLQLLISIKYASFGRAFSLFEDDKYLNLVFVLQLLISIKYASFGRAFSLFEDDKYLNLVFVLQLLISIKYASFGRAFSLFEDDKYLNLVFVLQLLISIKYASFGRAFSLFEDDKYLNLVFVLQLLISIKYASFGRAFSLFEDDKYLNLVFVLQLLISIKYASFGRAFSLFEDDKYLNLVFVLQLLISIKYASFGRAFSLFEDDKYLNLVFVLQLLISIKYASFGRAFSLFEDDKYLNLVFVLQLLISIK
YDL052C	YDL052C_idr_1	1.58712	0.883046183174	SVIGRFLYYLRSVLVVLALAGCGFYGVIASISVIGRFLYYLRSVLVVLALAGCGFYGVIASISVIGRFLYYLRSVLVVLALAGCGFYGVIASISVIGRFLYYLRSVLVVLALAGCGFYGVIASISVIGRFLYYLRSVLVVLALAGCGFYGVIASISVIGRFLYYLRSVLVVLALAGCGFYGVIASISVIGRFLYYLRSVLVVLALAGCGFYGVIASISVIGRFLYYLRSVLVVLALAGCGFYGVIASISVIGRFLY
YDR331W	YDR331W_idr_1	1.14688	0.638103581259	RIAMHLPLLLLYIFLLPLSGANNTDAAHEVIRIAMHLPLLLLYIFLLPLSGANNTDAAHEVIRIAMHLPLLLLYIFLLPLSGANNTDAAHEVIRIAMHLPLLLLYIFLLPLSGANNTDAAHEVIRIAMHLPLLLLYIFLLPLSGANNTDAAHEVIRIAMHLPLLLLYIFLLPLSGANNTDAAHEVIRIAMHLPLLLLYIFLLPLSGANNTDAAHEVIRIAMHLPLLLLYIFLLPLSGANNTDAAHEVIRIAMHLPL
YEL036C	YEL036C_idr_1	1.24298	0.691572653601	KYNNRKLSFNPTTVSIAGTLLTVFFLTRLVLSFFSISLFQLVTFKYNNRKLSFNPTTVSIAGTLLTVFFLTRLVLSFFSISLFQLVTFKYNNRKLSFNPTTVSIAGTLLTVFFLTRLVLSFFSISLFQLVTFKYNNRKLSFNPTTVSIAGTLLTVFFLTRLVLSFFSISLFQLVTFKYNNRKLSFNPTTVSIAGTLLTVFFLTRLVLSFFSISLFQLVTFKYNNRKLSFNPTTVSIAGTLLTVFFLTRLVLSFFSI
YFR018C	YFR018C_idr_1	1.59689	0.888482252289	GMKYVLPLRLIGLAYLLVLFQVHRVTGWEGMKYVLPLRLIGLAYLLVLFQVHRVTGWEGMKYVLPLRLIGLAYLLVLFQVHRVTGWEGMKYVLPLRLIGLAYLLVLFQVHRVTGWEGMKYVLPLRLIGLAYLLVLFQVHRVTGWEGMKYVLPLRLIGLAYLLVLFQVHRVTGWEGMKYVLPLRLIGLAYLLVLFQVHRVTGWEGMKYVLPLRLIGLAYLLVLFQVHRVTGWEGMKYVLPLRLIGLAYLLVLFQVHR
YHR028C	YHR028C_idr_2	1.32526	0.737348786114	KLIRVGIILVLLIWGTVLLLKSIPHHSNTPDYQEPNSKLIRVGIILVLLIWGTVLLLKSIPHHSNTPDYQEPNSKLIRVGIILVLLIWGTVLLLKSIPHHSNTPDYQEPNSKLIRVGIILVLLIWGTVLLLKSIPHHSNTPDYQEPNSKLIRVGIILVLLIWGTVLLLKSIPHHSNTPDYQEPNSKLIRVGIILVLLIWGTVLLLKSIPHHSNTPDYQEPNSKLIRVGIILVLLIWGTVLLLKSIPHHSNTPDYQE
YHR057C	YHR057C_idr_1	1.28202	0.713290001752	KFSGLWCWLLLFLSVNVIASDVGELIDQDDKFSGLWCWLLLFLSVNVIASDVGELIDQDDKFSGLWCWLLLFLSVNVIASDVGELIDQDDKFSGLWCWLLLFLSVNVIASDVGELIDQDDKFSGLWCWLLLFLSVNVIASDVGELIDQDDKFSGLWCWLLLFLSVNVIASDVGELIDQDDKFSGLWCWLLLFLSVNVIASDVGELIDQDDKFSGLWCWLLLFLSVNVIASDVGELIDQDDKFSGLWCWLLLFLSVN
YIL085C	YIL085C_idr_1	1.27333	0.708456967537	AIRLNPKVRRFLLDKCRQKRYGFLFLGCIFAILYCMGTWPAIRLNPKVRRFLLDKCRQKRYGFLFLGCIFAILYCMGTWPAIRLNPKVRRFLLDKCRQKRYGFLFLGCIFAILYCMGTWPAIRLNPKVRRFLLDKCRQKRYGFLFLGCIFAILYCMGTWPAIRLNPKVRRFLLDKCRQKRYGFLFLGCIFAILYCMGTWPAIRLNPKVRRFLLDKCRQKRYGFLFLGCIFAILYCMGTWPAIRLNPKVRRFLLDKC
YJL034W	YJL034W_idr_1	1.14844	0.63897092479	FFNRLSAGKLLVPLSVVLYALFVVILPLQNSFHSSNVLVRGADDFFNRLSAGKLLVPLSVVLYALFVVILPLQNSFHSSNVLVRGADDFFNRLSAGKLLVPLSVVLYALFVVILPLQNSFHSSNVLVRGADDFFNRLSAGKLLVPLSVVLYALFVVILPLQNSFHSSNVLVRGADDFFNRLSAGKLLVPLSVVLYALFVVILPLQNSFHSSNVLVRGADDFFNRLSAGKLLVPLSVVLYALFVVILPLQNSFHSSN
YJL139C	YJL139C_idr_1	1.21906	0.678262110724	AKGGSLYIVGIFLPIWTFMIYIFGKELFLIRKYQKIDSTYTAKGGSLYIVGIFLPIWTFMIYIFGKELFLIRKYQKIDSTYTAKGGSLYIVGIFLPIWTFMIYIFGKELFLIRKYQKIDSTYTAKGGSLYIVGIFLPIWTFMIYIFGKELFLIRKYQKIDSTYTAKGGSLYIVGIFLPIWTFMIYIFGKELFLIRKYQKIDSTYTAKGGSLYIVGIFLPIWTFMIYIFGKELFLIRKYQKIDSTYTAKGGSLYIVG
YJR061W	YJR061W_idr_1	1.33847	0.744702734371	MLSLRRFSMYVLRSLRLHFKKIIITLLTIQLLFITIFMLSLRRFSMYVLRSLRLHFKKIIITLLTIQLLFITIFMLSLRRFSMYVLRSLRLHFKKIIITLLTIQLLFITIFMLSLRRFSMYVLRSLRLHFKKIIITLLTIQLLFITIFMLSLRRFSMYVLRSLRLHFKKIIITLLTIQLLFITIFMLSLRRFSMYVLRSLRLHFKKIIITLLTIQLLFITIFMLSLRRFSMYVLRSLRLHFKKIIITLLTIQLLFI
YJR075W	YJR075W_idr_1	1.30697	0.727175590007	AKTTKRASSFRRLMIFAIIALISLAFGVRYLFHNSNAAKTTKRASSFRRLMIFAIIALISLAFGVRYLFHNSNAAKTTKRASSFRRLMIFAIIALISLAFGVRYLFHNSNAAKTTKRASSFRRLMIFAIIALISLAFGVRYLFHNSNAAKTTKRASSFRRLMIFAIIALISLAFGVRYLFHNSNAAKTTKRASSFRRLMIFAIIALISLAFGVRYLFHNSNAAKTTKRASSFRRLMIFAIIALISLAFGVRYLFHN
YLR001C	YLR001C_idr_1	1.17047	0.651230335123	NMAIQTIKYIFWLLPILGLTQALLQNPGDDNMAIQTIKYIFWLLPILGLTQALLQNPGDDNMAIQTIKYIFWLLPILGLTQALLQNPGDDNMAIQTIKYIFWLLPILGLTQALLQNPGDDNMAIQTIKYIFWLLPILGLTQALLQNPGDDNMAIQTIKYIFWLLPILGLTQALLQNPGDDNMAIQTIKYIFWLLPILGLTQALLQNPGDDNMAIQTIKYIFWLLPILGLTQALLQNPGDDNMAIQTIKYIFWLLPI
YLR454W	YLR454W_idr_1	1.53353	0.85322659819	MFPINVLLYKWLIFAVTFLWSCKILLRKLMFPINVLLYKWLIFAVTFLWSCKILLRKLMFPINVLLYKWLIFAVTFLWSCKILLRKLMFPINVLLYKWLIFAVTFLWSCKILLRKLMFPINVLLYKWLIFAVTFLWSCKILLRKLMFPINVLLYKWLIFAVTFLWSCKILLRKLMFPINVLLYKWLIFAVTFLWSCKILLRKLMFPINVLLYKWLIFAVTFLWSCKILLRKLMFPINVLLYKWLIFAVTFLWSCKI
YML104C	YML104C_idr_1	1.79733	1.0	PKFPQFRLILVLFYLISMIQWSVITFSLGFFLNPKFPQFRLILVLFYLISMIQWSVITFSLGFFLNPKFPQFRLILVLFYLISMIQWSVITFSLGFFLNPKFPQFRLILVLFYLISMIQWSVITFSLGFFLNPKFPQFRLILVLFYLISMIQWSVITFSLGFFLNPKFPQFRLILVLFYLISMIQWSVITFSLGFFLNPKFPQFRLILVLFYLISMIQWSVITFSLGFFLNPKFPQFRLILVLFYLISMIQWSVIT
YMR281W	YMR281W_idr_1	1.17261	0.652420221408	KMLRRTKVNFSKLLYKITKLAIVLTILYIYFTPKIVSRNNKMLRRTKVNFSKLLYKITKLAIVLTILYIYFTPKIVSRNNKMLRRTKVNFSKLLYKITKLAIVLTILYIYFTPKIVSRNNKMLRRTKVNFSKLLYKITKLAIVLTILYIYFTPKIVSRNNKMLRRTKVNFSKLLYKITKLAIVLTILYIYFTPKIVSRNNKMLRRTKVNFSKLLYKITKLAIVLTILYIYFTPKIVSRNNKMLRRTKVNFSKLLYK
YPL050C	YPL050C_idr_1	1.18239	0.657861065986	SLSLVSYRLRKNPWVNIFLPVLAIFLIYIIFFQRDQSLSLVSYRLRKNPWVNIFLPVLAIFLIYIIFFQRDQSLSLVSYRLRKNPWVNIFLPVLAIFLIYIIFFQRDQSLSLVSYRLRKNPWVNIFLPVLAIFLIYIIFFQRDQSLSLVSYRLRKNPWVNIFLPVLAIFLIYIIFFQRDQSLSLVSYRLRKNPWVNIFLPVLAIFLIYIIFFQRDQSLSLVSYRLRKNPWVNIFLPVLAIFLIYIIFFQRDQSLSL
YPR117W	YPR117W_idr_1	1.16402	0.647639518312	SMLPWSQIRDVSKLLLGFMLFIISIQKIASMLPWSQIRDVSKLLLGFMLFIISIQKIASMLPWSQIRDVSKLLLGFMLFIISIQKIASMLPWSQIRDVSKLLLGFMLFIISIQKIASMLPWSQIRDVSKLLLGFMLFIISIQKIASMLPWSQIRDVSKLLLGFMLFIISIQKIASMLPWSQIRDVSKLLLGFMLFIISIQKIASMLPWSQIRDVSKLLLGFMLFIISIQKIASMLPWSQIRDVSKLLLGFMLFIIS
