## Supplementary File 2 for "Discovering molecular features of intrinsically disordered regions by using evolution for contrastive learning": filter_146_idr_activations.txt

YBR016W	YBR016W_idr_1	0.872197	0.783124395452	SANDYYGGTAGEKSQYSRPSNPPPSSAHQNKTQERGYPPQQQQQYYQQQQQHPGYYNQQGYNQQGYNQQGYNQQGYNQQGYNQQGYNQQGHQQPVYVQQQPPQRSANDYYGGTAGEKSQYSRPSNPPPSSAHQNKTQERGYPPQQQQQYYQQQQQHPGYYNQQGYNQQGYNQQGYNQQGYNQQGYNQQGYNQQGHQQPVYVQQQPPQRSANDYYGGTAGEKSQYSRPSNPPPSSAHQNKTQERGYPPQQQQQYYQQ
YBR284W	YBR284W_idr_5	0.797593	0.716139363563	MEMGSPMAMPAETPPPVEPLKTKDLAYSSLAHLPSYMEMGSPMAMPAETPPPVEPLKTKDLAYSSLAHLPSYMEMGSPMAMPAETPPPVEPLKTKDLAYSSLAHLPSYMEMGSPMAMPAETPPPVEPLKTKDLAYSSLAHLPSYMEMGSPMAMPAETPPPVEPLKTKDLAYSSLAHLPSYMEMGSPMAMPAETPPPVEPLKTKDLAYSSLAHLPSYMEMGSPMAMPAETPPPVEPLKTKDLAYSSLAHLPSYMEMG
YCL057W	YCL057W_idr_1	0.861214	0.773263036956	RLLLCKNWFASPVISPLLYTRSLYSMANTTSRLLLCKNWFASPVISPLLYTRSLYSMANTTSRLLLCKNWFASPVISPLLYTRSLYSMANTTSRLLLCKNWFASPVISPLLYTRSLYSMANTTSRLLLCKNWFASPVISPLLYTRSLYSMANTTSRLLLCKNWFASPVISPLLYTRSLYSMANTTSRLLLCKNWFASPVISPLLYTRSLYSMANTTSRLLLCKNWFASPVISPLLYTRSLYSMANTTSRLLLCKNW
YDL012C	YDL012C_idr_1	0.929965	0.834992752118	SAQDYYGNSASKQSYSRPSAPPPGYETASRGYAPSQSQQNYYPPQQQQQQYQQQPQYYQQQQPQYYQQHPQQPIYVQQQPASAQDYYGNSASKQSYSRPSAPPPGYETASRGYAPSQSQQNYYPPQQQQQQYQQQPQYYQQQQPQYYQQHPQQPIYVQQQPASAQDYYGNSASKQSYSRPSAPPPGYETASRGYAPSQSQQNYYPPQQQQQQYQQQPQYYQQQQPQYYQQHPQQPIYVQQQPASAQDYYGNSASKQ
YDL052C	YDL052C_idr_1	0.872959	0.783808884963	SVIGRFLYYLRSVLVVLALAGCGFYGVIASISVIGRFLYYLRSVLVVLALAGCGFYGVIASISVIGRFLYYLRSVLVVLALAGCGFYGVIASISVIGRFLYYLRSVLVVLALAGCGFYGVIASISVIGRFLYYLRSVLVVLALAGCGFYGVIASISVIGRFLYYLRSVLVVLALAGCGFYGVIASISVIGRFLYYLRSVLVVLALAGCGFYGVIASISVIGRFLYYLRSVLVVLALAGCGFYGVIASISVIGRFLY
YDL140C	YDL140C_idr_21	0.854259	0.767018715838	SLVKYMPEQKITEIEDGQDGGVTPYSNESGLVNADLDVKDELMFSPLVDSGSNDAMAGGFTAYGGADYGEATSPFGAYGEAPTSPGFGVSSPGFSPTSPTYSPTSPAYSPTSPSYSPTSPSYSPTSPSSPTSPSYSPTSPSYSPTSPSYSPTSPSYSPTSPSYSPTSPSYSPTSPSYSPTSPAYSPTSPSYSPTSPSYSPTSPSYSPTSPSYSPTSPNYSPTSPSYSPTSPGYSPGSPAYSPKQDEQKHNENENSR
YDL178W	YDL178W_idr_1	0.869417	0.7806281762	LRNILVRSTGSNFKFAGRYMKSSALLGYYRRVNYYSTKIQTRLTSENYPDLRNILVRSTGSNFKFAGRYMKSSALLGYYRRVNYYSTKIQTRLTSENYPDLRNILVRSTGSNFKFAGRYMKSSALLGYYRRVNYYSTKIQTRLTSENYPDLRNILVRSTGSNFKFAGRYMKSSALLGYYRRVNYYSTKIQTRLTSENYPDLRNILVRSTGSNFKFAGRYMKSSALLGYYRRVNYYSTKIQTRLTSENYPDLRNILV
YDR210W	YDR210W_idr_1	1.06452	0.955804669064	SQQQGYYQQGPPQQGYYQQGPPQQGYYQQGPPQQGYPQQQPSQQQGYYQQGPPQQGYYQQGPPQQGYYQQGPPQQGYPQQQPSQQQGYYQQGPPQQGYYQQGPPQQGYYQQGPPQQGYPQQQPSQQQGYYQQGPPQQGYYQQGPPQQGYYQQGPPQQGYPQQQPSQQQGYYQQGPPQQGYYQQGPPQQGYYQQGPPQQGYPQQQPSQQQGYYQQGPPQQGYYQQGPPQQGYYQQGPPQQGYPQQQPSQQQGYYQQG
YDR349C	YDR349C_idr_5	0.920948	0.826896777162	YIPYAKVMNSSNTRNLTLYPSYRSGYMFTVPGQLTAAYIPYAKVMNSSNTRNLTLYPSYRSGYMFTVPGQLTAAYIPYAKVMNSSNTRNLTLYPSYRSGYMFTVPGQLTAAYIPYAKVMNSSNTRNLTLYPSYRSGYMFTVPGQLTAAYIPYAKVMNSSNTRNLTLYPSYRSGYMFTVPGQLTAAYIPYAKVMNSSNTRNLTLYPSYRSGYMFTVPGQLTAAYIPYAKVMNSSNTRNLTLYPSYRSGYMFTVPGQL
YDR388W	YDR388W_idr_3	0.784924	0.70476367237	RRKYGVATAEGSPVSGASSGVGYGAGYDPATATSPTPTGYGYGAAAPSYAAQPAAQYGTAAAVGTAAAVGTAAGAAAGAVPGTYPQYAAAQSPPLTGLGFQQSPQQQQGPPPAYRRKYGVATAEGSPVSGASSGVGYGAGYDPATATSPTPTGYGYGAAAPSYAAQPAAQYGTAAAVGTAAAVGTAAGAAAGAVPGTYPQYAAAQSPPLTGLGFQQSPQQQQGPPPAYRRKYGVATAEGSPVSGASSGVGYGAGYD
YDR515W	YDR515W_idr_4	0.800587	0.71882776435	NYSYMGYPNFFPSNENGKKSQSYDQGEISRQFEQNLQINDNYSYMGYPNFFPSNENGKKSQSYDQGEISRQFEQNLQINDNYSYMGYPNFFPSNENGKKSQSYDQGEISRQFEQNLQINDNYSYMGYPNFFPSNENGKKSQSYDQGEISRQFEQNLQINDNYSYMGYPNFFPSNENGKKSQSYDQGEISRQFEQNLQINDNYSYMGYPNFFPSNENGKKSQSYDQGEISRQFEQNLQINDNYSYMGYPNFFPSNEN
YGL215W	YGL215W_idr_2	0.833359	0.748253053257	AVPTLLSPIVNVGDTRNVNFNLKPTSTNNLLSPVSNYETPMLMPHNMFSSPSYQSNSRSEFSSMNGYYNYYNYNQPRLNYYQQFPNIYSSPISETQFDYDFYNFSSQQQQQQQKQHSLLPAAPQLPPPHVHNQSYGHHLGAVPTLLSPIVNVGDTRNVNFNLKPTSTNNLLSPVSNYETPMLMPHNMFSSPSYQSNSRSEFSSMNGYYNYYNYNQPRLNYYQQFPNIYSSPISETQFDYDFYNFSSQQQQQQQKQH
YGR012W	YGR012W_idr_1	1.04329	0.936743107929	SCSQNKTSVSLAWRECISIASVLIGAYASYKYYKLFKTSCSQNKTSVSLAWRECISIASVLIGAYASYKYYKLFKTSCSQNKTSVSLAWRECISIASVLIGAYASYKYYKLFKTSCSQNKTSVSLAWRECISIASVLIGAYASYKYYKLFKTSCSQNKTSVSLAWRECISIASVLIGAYASYKYYKLFKTSCSQNKTSVSLAWRECISIASVLIGAYASYKYYKLFKTSCSQNKTSVSLAWRECISIASVLIGAYA
YGR250C	YGR250C_idr_7	0.809909	0.727197695663	QNQSQQQVSRENYFIPLQYPNTNTKPVNSYNLISANQNNANWMMPMFPSFGFIPQVPPVPYIIPPQNPAANHIPIMANGSNEEEEFSSGDYSMDYQNQSQQQVSRENYFIPLQYPNTNTKPVNSYNLISANQNNANWMMPMFPSFGFIPQVPPVPYIIPPQNPAANHIPIMANGSNEEEEFSSGDYSMDYQNQSQQQVSRENYFIPLQYPNTNTKPVNSYNLISANQNNANWMMPMFPSFGFIPQVPPVPYIIPPQ
YHR091C	YHR091C_idr_1	0.804157	0.722033358776	FGIVYLKNRSLLCKNPFSSYPRYGFMPSFDTQFSNQFRKLEINIGRKRYSSKTLNTKYTDFGIVYLKNRSLLCKNPFSSYPRYGFMPSFDTQFSNQFRKLEINIGRKRYSSKTLNTKYTDFGIVYLKNRSLLCKNPFSSYPRYGFMPSFDTQFSNQFRKLEINIGRKRYSSKTLNTKYTDFGIVYLKNRSLLCKNPFSSYPRYGFMPSFDTQFSNQFRKLEINIGRKRYSSKTLNTKYTDFGIVYLKNRSLLCKNP
YHR149C	YHR149C_idr_6	1.10531	0.992431226465	FYSPTNDAYYAPQQQGQYMKFNENGAVPSPYQFYSPTNDAYYAPQQQGQYMKFNENGAVPSPYQFYSPTNDAYYAPQQQGQYMKFNENGAVPSPYQFYSPTNDAYYAPQQQGQYMKFNENGAVPSPYQFYSPTNDAYYAPQQQGQYMKFNENGAVPSPYQFYSPTNDAYYAPQQQGQYMKFNENGAVPSPYQFYSPTNDAYYAPQQQGQYMKFNENGAVPSPYQFYSPTNDAYYAPQQQGQYMKFNENGAVPSPYQ
YIL155C	YIL155C_idr_1	0.799755	0.718080498749	FSVTRRRAAGAAAAMATATGTLYWMTSQGDRPLVHNDPSYMVQFPTAAPPQVSRFSVTRRRAAGAAAAMATATGTLYWMTSQGDRPLVHNDPSYMVQFPTAAPPQVSRFSVTRRRAAGAAAAMATATGTLYWMTSQGDRPLVHNDPSYMVQFPTAAPPQVSRFSVTRRRAAGAAAAMATATGTLYWMTSQGDRPLVHNDPSYMVQFPTAAPPQVSRFSVTRRRAAGAAAAMATATGTLYWMTSQGDRPLVHNDPSY
YJL139C	YJL139C_idr_1	1.00964	0.906532662994	AKGGSLYIVGIFLPIWTFMIYIFGKELFLIRKYQKIDSTYTAKGGSLYIVGIFLPIWTFMIYIFGKELFLIRKYQKIDSTYTAKGGSLYIVGIFLPIWTFMIYIFGKELFLIRKYQKIDSTYTAKGGSLYIVGIFLPIWTFMIYIFGKELFLIRKYQKIDSTYTAKGGSLYIVGIFLPIWTFMIYIFGKELFLIRKYQKIDSTYTAKGGSLYIVGIFLPIWTFMIYIFGKELFLIRKYQKIDSTYTAKGGSLYIVG
YJL207C	YJL207C_idr_7	1.11374	1.0	NLSMSSAYKYDESISGSWPSKDYNWYNIFEVNLSMSSAYKYDESISGSWPSKDYNWYNIFEVNLSMSSAYKYDESISGSWPSKDYNWYNIFEVNLSMSSAYKYDESISGSWPSKDYNWYNIFEVNLSMSSAYKYDESISGSWPSKDYNWYNIFEVNLSMSSAYKYDESISGSWPSKDYNWYNIFEVNLSMSSAYKYDESISGSWPSKDYNWYNIFEVNLSMSSAYKYDESISGSWPSKDYNWYNIFEVNLSMSSAY
YJR033C	YJR033C_idr_2	0.900746	0.808758019204	NLDSNLGMDPLKYFIAKDRDYPVESFPDPYPCFNLDSNLGMDPLKYFIAKDRDYPVESFPDPYPCFNLDSNLGMDPLKYFIAKDRDYPVESFPDPYPCFNLDSNLGMDPLKYFIAKDRDYPVESFPDPYPCFNLDSNLGMDPLKYFIAKDRDYPVESFPDPYPCFNLDSNLGMDPLKYFIAKDRDYPVESFPDPYPCFNLDSNLGMDPLKYFIAKDRDYPVESFPDPYPCFNLDSNLGMDPLKYFIAKDRDYPVES
YKL074C	YKL074C_idr_2	0.900035	0.808119126649	YDRFNYQRKNEGSKFNGDRDKRQLQTNKYDMNYNSQNVMYPGSSFDSPAYYNMAYDRFNYQRKNEGSKFNGDRDKRQLQTNKYDMNYNSQNVMYPGSSFDSPAYYNMAYDRFNYQRKNEGSKFNGDRDKRQLQTNKYDMNYNSQNVMYPGSSFDSPAYYNMAYDRFNYQRKNEGSKFNGDRDKRQLQTNKYDMNYNSQNVMYPGSSFDSPAYYNMAYDRFNYQRKNEGSKFNGDRDKRQLQTNKYDMNYNSQNVMY
YLR393W	YLR393W_idr_1	0.827143	0.742671493522	QGTFKRFYHPTLTRMSFLDKFLKPMMATASPQGTFKRFYHPTLTRMSFLDKFLKPMMATASPQGTFKRFYHPTLTRMSFLDKFLKPMMATASPQGTFKRFYHPTLTRMSFLDKFLKPMMATASPQGTFKRFYHPTLTRMSFLDKFLKPMMATASPQGTFKRFYHPTLTRMSFLDKFLKPMMATASPQGTFKRFYHPTLTRMSFLDKFLKPMMATASPQGTFKRFYHPTLTRMSFLDKFLKPMMATASPQGTFKRFY
YLR454W	YLR454W_idr_1	0.909388	0.816517047642	MFPINVLLYKWLIFAVTFLWSCKILLRKLMFPINVLLYKWLIFAVTFLWSCKILLRKLMFPINVLLYKWLIFAVTFLWSCKILLRKLMFPINVLLYKWLIFAVTFLWSCKILLRKLMFPINVLLYKWLIFAVTFLWSCKILLRKLMFPINVLLYKWLIFAVTFLWSCKILLRKLMFPINVLLYKWLIFAVTFLWSCKILLRKLMFPINVLLYKWLIFAVTFLWSCKILLRKLMFPINVLLYKWLIFAVTFLWSCKI
YML104C	YML104C_idr_1	0.934874	0.839400190244	PKFPQFRLILVLFYLISMIQWSVITFSLGFFLNPKFPQFRLILVLFYLISMIQWSVITFSLGFFLNPKFPQFRLILVLFYLISMIQWSVITFSLGFFLNPKFPQFRLILVLFYLISMIQWSVITFSLGFFLNPKFPQFRLILVLFYLISMIQWSVITFSLGFFLNPKFPQFRLILVLFYLISMIQWSVITFSLGFFLNPKFPQFRLILVLFYLISMIQWSVITFSLGFFLNPKFPQFRLILVLFYLISMIQWSVIT
YNL144C	YNL144C_idr_3	0.838217	0.752614787392	YPVEPPCYDFANPSKVIRYPIYEHCRPCLTSVKYPVEPPCYDFANPSKVIRYPIYEHCRPCLTSVKYPVEPPCYDFANPSKVIRYPIYEHCRPCLTSVKYPVEPPCYDFANPSKVIRYPIYEHCRPCLTSVKYPVEPPCYDFANPSKVIRYPIYEHCRPCLTSVKYPVEPPCYDFANPSKVIRYPIYEHCRPCLTSVKYPVEPPCYDFANPSKVIRYPIYEHCRPCLTSVKYPVEPPCYDFANPSKVIRYPIYEHC
YNR016C	YNR016C_idr_30	0.830898	0.746043152916	PGSMHLRPIATPYPVKEWLQPKRYKAHLMGTPGSMHLRPIATPYPVKEWLQPKRYKAHLMGTPGSMHLRPIATPYPVKEWLQPKRYKAHLMGTPGSMHLRPIATPYPVKEWLQPKRYKAHLMGTPGSMHLRPIATPYPVKEWLQPKRYKAHLMGTPGSMHLRPIATPYPVKEWLQPKRYKAHLMGTPGSMHLRPIATPYPVKEWLQPKRYKAHLMGTPGSMHLRPIATPYPVKEWLQPKRYKAHLMGTPGSMHLRP
YOL089C	YOL089C_idr_6	1.00558	0.902888652769	YWFKQSLGVKASNEEFLSPISEILSISLKWYATQMKKFMDLSSPAFFSSYWFKQSLGVKASNEEFLSPISEILSISLKWYATQMKKFMDLSSPAFFSSYWFKQSLGVKASNEEFLSPISEILSISLKWYATQMKKFMDLSSPAFFSSYWFKQSLGVKASNEEFLSPISEILSISLKWYATQMKKFMDLSSPAFFSSYWFKQSLGVKASNEEFLSPISEILSISLKWYATQMKKFMDLSSPAFFSSYWFKQSLGVKA
YOL095C	YOL095C_idr_3	0.782192	0.702311444547	YNKDLKRSVCDVKVTHGYNVQRYNQLRKNFGFYRAYSSLRGCKSVFRRIYNKDLKRSVCDVKVTHGYNVQRYNQLRKNFGFYRAYSSLRGCKSVFRRIYNKDLKRSVCDVKVTHGYNVQRYNQLRKNFGFYRAYSSLRGCKSVFRRIYNKDLKRSVCDVKVTHGYNVQRYNQLRKNFGFYRAYSSLRGCKSVFRRIYNKDLKRSVCDVKVTHGYNVQRYNQLRKNFGFYRAYSSLRGCKSVFRRIYNKDLKRSVCD
YOR099W	YOR099W_idr_1	0.819448	0.735762751975	AKIMIPASKQPVYKKLGLLLVAVFTVYVFFHGAQYARGSAPSPKYSTVLSSGSAKIMIPASKQPVYKKLGLLLVAVFTVYVFFHGAQYARGSAPSPKYSTVLSSGSAKIMIPASKQPVYKKLGLLLVAVFTVYVFFHGAQYARGSAPSPKYSTVLSSGSAKIMIPASKQPVYKKLGLLLVAVFTVYVFFHGAQYARGSAPSPKYSTVLSSGSAKIMIPASKQPVYKKLGLLLVAVFTVYVFFHGAQYARGSAPSPK
YOR172W	YOR172W_idr_7	0.780915	0.701164402821	RLDDKELTEKDVALSTSPFRNPYANFYYLQCKGSGRRLDDKELTEKDVALSTSPFRNPYANFYYLQCKGSGRRLDDKELTEKDVALSTSPFRNPYANFYYLQCKGSGRRLDDKELTEKDVALSTSPFRNPYANFYYLQCKGSGRRLDDKELTEKDVALSTSPFRNPYANFYYLQCKGSGRRLDDKELTEKDVALSTSPFRNPYANFYYLQCKGSGRRLDDKELTEKDVALSTSPFRNPYANFYYLQCKGSGRRLDD
YOR197W	YOR197W_idr_1	0.846727	0.760255060379	YPGSGRYTYNNAGGNNGYQRPMAPPPNQQYGQQYGQQYEQQYGQQYGQQNDQQFSQQYAPPPGPPPMAYNRPVYPPPQFQQEQAKAQLSNGYNNPNVNASNMYGPPQNMSLPPYPGSGRYTYNNAGGNNGYQRPMAPPPNQQYGQQYGQQYEQQYGQQYGQQNDQQFSQQYAPPPGPPPMAYNRPVYPPPQFQQEQAKAQLSNGYNNPNVNASNMYGPPQNMSLPPYPGSGRYTYNNAGGNNGYQRPMAPPPNQQY
YOR254C	YOR254C_idr_4	0.79596	0.714672768524	QPLIPTSLIPEENLTEPQDFESQRDPFAMMSKQPLIPTSLIPEENLTEPQDFESQRDPFAMMSKQPLIPTSLIPEENLTEPQDFESQRDPFAMMSKQPLIPTSLIPEENLTEPQDFESQRDPFAMMSKQPLIPTSLIPEENLTEPQDFESQRDPFAMMSKQPLIPTSLIPEENLTEPQDFESQRDPFAMMSKQPLIPTSLIPEENLTEPQDFESQRDPFAMMSKQPLIPTSLIPEENLTEPQDFESQRDPFAMMSK
YPL054W	YPL054W_idr_3	0.825006	0.74075235405	MNSKEPIDITPPSQNNYLSHARSASFSTYTSPPLSAQTEFSHSASNANYFSSQYLMYSPQKSPEALYTEFFSPPSSSSSYINYSYNNSNINAYSPVSSSSSNIWQEQGQTTLSNPSVNQNLRYRTGPAMNSKEPIDITPPSQNNYLSHARSASFSTYTSPPLSAQTEFSHSASNANYFSSQYLMYSPQKSPEALYTEFFSPPSSSSSYINYSYNNSNINAYSPVSSSSSNIWQEQGQTTLSNPSVNQNLRYRTGPA
YPL107W	YPL107W_idr_1	0.782217	0.702333226191	IRNQGWSLLYRIYPVRRFTRYSRVDMTFEGNTQDISTIRNQGWSLLYRIYPVRRFTRYSRVDMTFEGNTQDISTIRNQGWSLLYRIYPVRRFTRYSRVDMTFEGNTQDISTIRNQGWSLLYRIYPVRRFTRYSRVDMTFEGNTQDISTIRNQGWSLLYRIYPVRRFTRYSRVDMTFEGNTQDISTIRNQGWSLLYRIYPVRRFTRYSRVDMTFEGNTQDISTIRNQGWSLLYRIYPVRRFTRYSRVDMTFEGNTQD
YPR030W	YPR030W_idr_18	0.79264	0.711692268929	YDFDQLDPLASDPCNPYHMRYLVRKKKDRSLPLFEVAYDFDQLDPLASDPCNPYHMRYLVRKKKDRSLPLFEVAYDFDQLDPLASDPCNPYHMRYLVRKKKDRSLPLFEVAYDFDQLDPLASDPCNPYHMRYLVRKKKDRSLPLFEVAYDFDQLDPLASDPCNPYHMRYLVRKKKDRSLPLFEVAYDFDQLDPLASDPCNPYHMRYLVRKKKDRSLPLFEVAYDFDQLDPLASDPCNPYHMRYLVRKKKDRSLPLF
YPR088C	YPR088C_idr_3	0.849024	0.762317573377	QQQPGAPGANARMPGMPNMPGMPNMPGMPNMPGMPKVTPQMMQQAQQKLKQNPGLMQNMMNMFGGGMGGGMGGGMPDMNEMMKQQQPGAPGANARMPGMPNMPGMPNMPGMPNMPGMPKVTPQMMQQAQQKLKQNPGLMQNMMNMFGGGMGGGMGGGMPDMNEMMKQQQPGAPGANARMPGMPNMPGMPNMPGMPNMPGMPKVTPQMMQQAQQKLKQNPGLMQNMMNMFGGGMGGGMGGGMPDMNEMMKQQQPGAP
YPR095C	YPR095C_idr_14	0.878353	0.788651795423	FNYFLMSPMALDDSILDKDAFDTNFAITLSSNSMYSPIDMIKRGSIIPKEFNYFLMSPMALDDSILDKDAFDTNFAITLSSNSMYSPIDMIKRGSIIPKEFNYFLMSPMALDDSILDKDAFDTNFAITLSSNSMYSPIDMIKRGSIIPKEFNYFLMSPMALDDSILDKDAFDTNFAITLSSNSMYSPIDMIKRGSIIPKEFNYFLMSPMALDDSILDKDAFDTNFAITLSSNSMYSPIDMIKRGSIIPKEFNYFLM
