## Supplementary File 2 for "Discovering molecular features of intrinsically disordered regions by using evolution for contrastive learning": filter_147_idr_activations.txt

YAL046C	YAL046C_idr_1	0.98155	0.69343680515	KLPQTMLRSISVKHVRWPRILTGSKLWYSTQMKLPQTMLRSISVKHVRWPRILTGSKLWYSTQMKLPQTMLRSISVKHVRWPRILTGSKLWYSTQMKLPQTMLRSISVKHVRWPRILTGSKLWYSTQMKLPQTMLRSISVKHVRWPRILTGSKLWYSTQMKLPQTMLRSISVKHVRWPRILTGSKLWYSTQMKLPQTMLRSISVKHVRWPRILTGSKLWYSTQMKLPQTMLRSISVKHVRWPRILTGSKLWYSTQM
YBR041W	YBR041W_idr_1	0.955037	0.674705729968	SPIQVVVFALSRIFLLLFRLIKLIITPIQKSLGYLFGNSPIQVVVFALSRIFLLLFRLIKLIITPIQKSLGYLFGNSPIQVVVFALSRIFLLLFRLIKLIITPIQKSLGYLFGNSPIQVVVFALSRIFLLLFRLIKLIITPIQKSLGYLFGNSPIQVVVFALSRIFLLLFRLIKLIITPIQKSLGYLFGNSPIQVVVFALSRIFLLLFRLIKLIITPIQKSLGYLFGNSPIQVVVFALSRIFLLLFRLIKLIITPI
YCL033C	YCL033C_idr_1	1.16783	0.82503610001	NKWSRLYVITVRRTFPGRRNIVLTQYWNKSKKNKWSRLYVITVRRTFPGRRNIVLTQYWNKSKKNKWSRLYVITVRRTFPGRRNIVLTQYWNKSKKNKWSRLYVITVRRTFPGRRNIVLTQYWNKSKKNKWSRLYVITVRRTFPGRRNIVLTQYWNKSKKNKWSRLYVITVRRTFPGRRNIVLTQYWNKSKKNKWSRLYVITVRRTFPGRRNIVLTQYWNKSKKNKWSRLYVITVRRTFPGRRNIVLTQYWNKSKK
YDR477W	YDR477W_idr_1	1.06526	0.7525740785	SSNNNTNTAPANANSSHHHHHHHHHHHHHGHGGSNSTLNNPKSSLASSNNNTNTAPANANSSHHHHHHHHHHHHHGHGGSNSTLNNPKSSLASSNNNTNTAPANANSSHHHHHHHHHHHHHGHGGSNSTLNNPKSSLASSNNNTNTAPANANSSHHHHHHHHHHHHHGHGGSNSTLNNPKSSLASSNNNTNTAPANANSSHHHHHHHHHHHHHGHGGSNSTLNNPKSSLASSNNNTNTAPANANSSHHHHHHHHHH
YFR018C	YFR018C_idr_1	1.08601	0.767233301651	GMKYVLPLRLIGLAYLLVLFQVHRVTGWEGMKYVLPLRLIGLAYLLVLFQVHRVTGWEGMKYVLPLRLIGLAYLLVLFQVHRVTGWEGMKYVLPLRLIGLAYLLVLFQVHRVTGWEGMKYVLPLRLIGLAYLLVLFQVHRVTGWEGMKYVLPLRLIGLAYLLVLFQVHRVTGWEGMKYVLPLRLIGLAYLLVLFQVHRVTGWEGMKYVLPLRLIGLAYLLVLFQVHRVTGWEGMKYVLPLRLIGLAYLLVLFQVHR
YGL143C	YGL143C_idr_1	0.993372	0.701788864337	WLSKFQFPSRSIFKGVFLGHKLPLLVRLTSTTTNSKSNGSWLSKFQFPSRSIFKGVFLGHKLPLLVRLTSTTTNSKSNGSWLSKFQFPSRSIFKGVFLGHKLPLLVRLTSTTTNSKSNGSWLSKFQFPSRSIFKGVFLGHKLPLLVRLTSTTTNSKSNGSWLSKFQFPSRSIFKGVFLGHKLPLLVRLTSTTTNSKSNGSWLSKFQFPSRSIFKGVFLGHKLPLLVRLTSTTTNSKSNGSWLSKFQFPSRSIFKGV
YHL034C	YHL034C_idr_2	1.22229	0.863509118021	RGGFRGRGGFRGRGGFRGGFRGGYRGGFRGRGNFRGRGGARGGFRGGFRGRGGFRGRGGFRGGFRGGYRGGFRGRGNFRGRGGARGGFRGGFRGRGGFRGRGGFRGGFRGGYRGGFRGRGNFRGRGGARGGFRGGFRGRGGFRGRGGFRGGFRGGYRGGFRGRGNFRGRGGARGGFRGGFRGRGGFRGRGGFRGGFRGGYRGGFRGRGNFRGRGGARGGFRGGFRGRGGFRGRGGFRGGFRGGYRGGFRGRGNFRG
YHR057C	YHR057C_idr_1	1.13677	0.80309430099	KFSGLWCWLLLFLSVNVIASDVGELIDQDDKFSGLWCWLLLFLSVNVIASDVGELIDQDDKFSGLWCWLLLFLSVNVIASDVGELIDQDDKFSGLWCWLLLFLSVNVIASDVGELIDQDDKFSGLWCWLLLFLSVNVIASDVGELIDQDDKFSGLWCWLLLFLSVNVIASDVGELIDQDDKFSGLWCWLLLFLSVNVIASDVGELIDQDDKFSGLWCWLLLFLSVNVIASDVGELIDQDDKFSGLWCWLLLFLSVN
YIL085C	YIL085C_idr_1	1.02562	0.724569010603	AIRLNPKVRRFLLDKCRQKRYGFLFLGCIFAILYCMGTWPAIRLNPKVRRFLLDKCRQKRYGFLFLGCIFAILYCMGTWPAIRLNPKVRRFLLDKCRQKRYGFLFLGCIFAILYCMGTWPAIRLNPKVRRFLLDKCRQKRYGFLFLGCIFAILYCMGTWPAIRLNPKVRRFLLDKCRQKRYGFLFLGCIFAILYCMGTWPAIRLNPKVRRFLLDKCRQKRYGFLFLGCIFAILYCMGTWPAIRLNPKVRRFLLDKC
YJL102W	YJL102W_idr_1	1.41549	1.0	WKWNVRRWAGARVNISKNRLSVINVGSRYLSWKWNVRRWAGARVNISKNRLSVINVGSRYLSWKWNVRRWAGARVNISKNRLSVINVGSRYLSWKWNVRRWAGARVNISKNRLSVINVGSRYLSWKWNVRRWAGARVNISKNRLSVINVGSRYLSWKWNVRRWAGARVNISKNRLSVINVGSRYLSWKWNVRRWAGARVNISKNRLSVINVGSRYLSWKWNVRRWAGARVNISKNRLSVINVGSRYLSWKWNVRRW
YLR454W	YLR454W_idr_1	1.41369	0.998730667567	MFPINVLLYKWLIFAVTFLWSCKILLRKLMFPINVLLYKWLIFAVTFLWSCKILLRKLMFPINVLLYKWLIFAVTFLWSCKILLRKLMFPINVLLYKWLIFAVTFLWSCKILLRKLMFPINVLLYKWLIFAVTFLWSCKILLRKLMFPINVLLYKWLIFAVTFLWSCKILLRKLMFPINVLLYKWLIFAVTFLWSCKILLRKLMFPINVLLYKWLIFAVTFLWSCKILLRKLMFPINVLLYKWLIFAVTFLWSCKI
YML104C	YML104C_idr_1	1.14368	0.807980371836	PKFPQFRLILVLFYLISMIQWSVITFSLGFFLNPKFPQFRLILVLFYLISMIQWSVITFSLGFFLNPKFPQFRLILVLFYLISMIQWSVITFSLGFFLNPKFPQFRLILVLFYLISMIQWSVITFSLGFFLNPKFPQFRLILVLFYLISMIQWSVITFSLGFFLNPKFPQFRLILVLFYLISMIQWSVITFSLGFFLNPKFPQFRLILVLFYLISMIQWSVITFSLGFFLNPKFPQFRLILVLFYLISMIQWSVIT
YNL064C	YNL064C_idr_2	1.13117	0.799141785747	GGFPGGGFGFGDDIFSQFFGAGGAQRPRGPQGGFPGGGFGFGDDIFSQFFGAGGAQRPRGPQGGFPGGGFGFGDDIFSQFFGAGGAQRPRGPQGGFPGGGFGFGDDIFSQFFGAGGAQRPRGPQGGFPGGGFGFGDDIFSQFFGAGGAQRPRGPQGGFPGGGFGFGDDIFSQFFGAGGAQRPRGPQGGFPGGGFGFGDDIFSQFFGAGGAQRPRGPQGGFPGGGFGFGDDIFSQFFGAGGAQRPRGPQGGFPGGGF
YNL073W	YNL073W_idr_1	1.00779	0.711973379054	NVLLKRRSLTFAPRWLWCKCRSSRSRPYSLAHAVDTSKNVLLKRRSLTFAPRWLWCKCRSSRSRPYSLAHAVDTSKNVLLKRRSLTFAPRWLWCKCRSSRSRPYSLAHAVDTSKNVLLKRRSLTFAPRWLWCKCRSSRSRPYSLAHAVDTSKNVLLKRRSLTFAPRWLWCKCRSSRSRPYSLAHAVDTSKNVLLKRRSLTFAPRWLWCKCRSSRSRPYSLAHAVDTSKNVLLKRRSLTFAPRWLWCKCRSSRSRPY
YNL112W	YNL112W_idr_2	1.19477	0.844070528125	YGGGHPRYGGGRGGRGGYGRRGGYGGGRGGYGGNRQRDGGWGNRGRSNYYGGGHPRYGGGRGGRGGYGRRGGYGGGRGGYGGNRQRDGGWGNRGRSNYYGGGHPRYGGGRGGRGGYGRRGGYGGGRGGYGGNRQRDGGWGNRGRSNYYGGGHPRYGGGRGGRGGYGRRGGYGGGRGGYGGNRQRDGGWGNRGRSNYYGGGHPRYGGGRGGRGGYGRRGGYGGGRGGYGGNRQRDGGWGNRGRSNYYGGGHPRYGGG
YOL023W	YOL023W_idr_1	1.05984	0.748748227002	LRRHGLFWLKTCPRLNVLLNQSIPIPHLLHSRDICQQRWYAKGKRRNQISKKLRRHGLFWLKTCPRLNVLLNQSIPIPHLLHSRDICQQRWYAKGKRRNQISKKLRRHGLFWLKTCPRLNVLLNQSIPIPHLLHSRDICQQRWYAKGKRRNQISKKLRRHGLFWLKTCPRLNVLLNQSIPIPHLLHSRDICQQRWYAKGKRRNQISKKLRRHGLFWLKTCPRLNVLLNQSIPIPHLLHSRDICQQRWYAKGKRRNQ
YOL089C	YOL089C_idr_6	1.04421	0.737707342404	YWFKQSLGVKASNEEFLSPISEILSISLKWYATQMKKFMDLSSPAFFSSYWFKQSLGVKASNEEFLSPISEILSISLKWYATQMKKFMDLSSPAFFSSYWFKQSLGVKASNEEFLSPISEILSISLKWYATQMKKFMDLSSPAFFSSYWFKQSLGVKASNEEFLSPISEILSISLKWYATQMKKFMDLSSPAFFSSYWFKQSLGVKASNEEFLSPISEILSISLKWYATQMKKFMDLSSPAFFSSYWFKQSLGVKA
YOR079C	YOR079C_idr_2	1.00016	0.706584527249	SRKQTVYTHDAVKFQSWKDIINHPRQIWMNLSRKQTVYTHDAVKFQSWKDIINHPRQIWMNLSRKQTVYTHDAVKFQSWKDIINHPRQIWMNLSRKQTVYTHDAVKFQSWKDIINHPRQIWMNLSRKQTVYTHDAVKFQSWKDIINHPRQIWMNLSRKQTVYTHDAVKFQSWKDIINHPRQIWMNLSRKQTVYTHDAVKFQSWKDIINHPRQIWMNLSRKQTVYTHDAVKFQSWKDIINHPRQIWMNLSRKQTVYT
YOR204W	YOR204W_idr_3	1.04942	0.741384380844	APGSRSNSRRGGFGRNNNRDYRKAGGASAGGWGSSRSRDNSFRGGSGWGSDSKSSGWGNSGGSNNSSWWAPGSRSNSRRGGFGRNNNRDYRKAGGASAGGWGSSRSRDNSFRGGSGWGSDSKSSGWGNSGGSNNSSWWAPGSRSNSRRGGFGRNNNRDYRKAGGASAGGWGSSRSRDNSFRGGSGWGSDSKSSGWGNSGGSNNSSWWAPGSRSNSRRGGFGRNNNRDYRKAGGASAGGWGSSRSRDNSFRGGSGWG
YPL119C	YPL119C_idr_2	1.12263	0.793102350539	SRGGRTRGGGGFFNSRNNGSRDYRKHGGNGSFGSTRPRNTGTSNWGSIGGGFRNDNEKNGYGNSNASWWSRGGRTRGGGGFFNSRNNGSRDYRKHGGNGSFGSTRPRNTGTSNWGSIGGGFRNDNEKNGYGNSNASWWSRGGRTRGGGGFFNSRNNGSRDYRKHGGNGSFGSTRPRNTGTSNWGSIGGGFRNDNEKNGYGNSNASWWSRGGRTRGGGGFFNSRNNGSRDYRKHGGNGSFGSTRPRNTGTSNWGSIG
