## Supplementary File 2 for "Discovering molecular features of intrinsically disordered regions by using evolution for contrastive learning": filter_148_idr_activations.txt

YBL055C	YBL055C_idr_1	1.03453	0.799102895227	WGILLKSSNKSCSRLWKPILTQYYSMTSTAWGILLKSSNKSCSRLWKPILTQYYSMTSTAWGILLKSSNKSCSRLWKPILTQYYSMTSTAWGILLKSSNKSCSRLWKPILTQYYSMTSTAWGILLKSSNKSCSRLWKPILTQYYSMTSTAWGILLKSSNKSCSRLWKPILTQYYSMTSTAWGILLKSSNKSCSRLWKPILTQYYSMTSTAWGILLKSSNKSCSRLWKPILTQYYSMTSTAWGILLKSSNKSCSRLW
YBL064C	YBL064C_idr_1	1.1396	0.880261567929	FSRICSAQLKRTAWTLPKQAHLQSQTIKTFATAPILCKQFSRICSAQLKRTAWTLPKQAHLQSQTIKTFATAPILCKQFSRICSAQLKRTAWTLPKQAHLQSQTIKTFATAPILCKQFSRICSAQLKRTAWTLPKQAHLQSQTIKTFATAPILCKQFSRICSAQLKRTAWTLPKQAHLQSQTIKTFATAPILCKQFSRICSAQLKRTAWTLPKQAHLQSQTIKTFATAPILCKQFSRICSAQLKRTAWTLPKQAHL
YCL033C	YCL033C_idr_1	0.942977	0.728382298898	NKWSRLYVITVRRTFPGRRNIVLTQYWNKSKKNKWSRLYVITVRRTFPGRRNIVLTQYWNKSKKNKWSRLYVITVRRTFPGRRNIVLTQYWNKSKKNKWSRLYVITVRRTFPGRRNIVLTQYWNKSKKNKWSRLYVITVRRTFPGRRNIVLTQYWNKSKKNKWSRLYVITVRRTFPGRRNIVLTQYWNKSKKNKWSRLYVITVRRTFPGRRNIVLTQYWNKSKKNKWSRLYVITVRRTFPGRRNIVLTQYWNKSKK
YDR261C	YDR261C_idr_1	0.947834	0.732134216362	PLKSFFFSAFLVLCLSKFTQGVGTTEKEESLSPLELNILPLKSFFFSAFLVLCLSKFTQGVGTTEKEESLSPLELNILPLKSFFFSAFLVLCLSKFTQGVGTTEKEESLSPLELNILPLKSFFFSAFLVLCLSKFTQGVGTTEKEESLSPLELNILPLKSFFFSAFLVLCLSKFTQGVGTTEKEESLSPLELNILPLKSFFFSAFLVLCLSKFTQGVGTTEKEESLSPLELNILPLKSFFFSAFLVLCLSKFTQGV
YDR349C	YDR349C_idr_1	0.96444	0.744961048511	TCLILWYLWLISTFQLEFATASTANTTTTAKSGTSSSTEEPFTCLILWYLWLISTFQLEFATASTANTTTTAKSGTSSSTEEPFTCLILWYLWLISTFQLEFATASTANTTTTAKSGTSSSTEEPFTCLILWYLWLISTFQLEFATASTANTTTTAKSGTSSSTEEPFTCLILWYLWLISTFQLEFATASTANTTTTAKSGTSSSTEEPFTCLILWYLWLISTFQLEFATASTANTTTTAKSGTSSSTEEPFTCLI
YER182W	YER182W_idr_1	1.02837	0.794343799801	FKRIAIAQIRTYTNGVVFKTASKPKRRWIPWTFKRIAIAQIRTYTNGVVFKTASKPKRRWIPWTFKRIAIAQIRTYTNGVVFKTASKPKRRWIPWTFKRIAIAQIRTYTNGVVFKTASKPKRRWIPWTFKRIAIAQIRTYTNGVVFKTASKPKRRWIPWTFKRIAIAQIRTYTNGVVFKTASKPKRRWIPWTFKRIAIAQIRTYTNGVVFKTASKPKRRWIPWTFKRIAIAQIRTYTNGVVFKTASKPKRRWIPWT
YFL048C	YFL048C_idr_1	0.959875	0.741435004839	MMLITMKSTVLLSVFTVLATWAGLLEAHPLGDTSDAMMLITMKSTVLLSVFTVLATWAGLLEAHPLGDTSDAMMLITMKSTVLLSVFTVLATWAGLLEAHPLGDTSDAMMLITMKSTVLLSVFTVLATWAGLLEAHPLGDTSDAMMLITMKSTVLLSVFTVLATWAGLLEAHPLGDTSDAMMLITMKSTVLLSVFTVLATWAGLLEAHPLGDTSDAMMLITMKSTVLLSVFTVLATWAGLLEAHPLGDTSDAMMLI
YHR057C	YHR057C_idr_1	1.21764	0.940542982917	KFSGLWCWLLLFLSVNVIASDVGELIDQDDKFSGLWCWLLLFLSVNVIASDVGELIDQDDKFSGLWCWLLLFLSVNVIASDVGELIDQDDKFSGLWCWLLLFLSVNVIASDVGELIDQDDKFSGLWCWLLLFLSVNVIASDVGELIDQDDKFSGLWCWLLLFLSVNVIASDVGELIDQDDKFSGLWCWLLLFLSVNVIASDVGELIDQDDKFSGLWCWLLLFLSVNVIASDVGELIDQDDKFSGLWCWLLLFLSVN
YIL014W	YIL014W_idr_1	1.10844	0.856188007289	LKSLKSRRLILKRLVTLLLSLFFSYLIFSASRNVTSSNLKSLKSRRLILKRLVTLLLSLFFSYLIFSASRNVTSSNLKSLKSRRLILKRLVTLLLSLFFSYLIFSASRNVTSSNLKSLKSRRLILKRLVTLLLSLFFSYLIFSASRNVTSSNLKSLKSRRLILKRLVTLLLSLFFSYLIFSASRNVTSSNLKSLKSRRLILKRLVTLLLSLFFSYLIFSASRNVTSSNLKSLKSRRLILKRLVTLLLSLFFSYLIF
YIL085C	YIL085C_idr_1	0.920819	0.711266442954	AIRLNPKVRRFLLDKCRQKRYGFLFLGCIFAILYCMGTWPAIRLNPKVRRFLLDKCRQKRYGFLFLGCIFAILYCMGTWPAIRLNPKVRRFLLDKCRQKRYGFLFLGCIFAILYCMGTWPAIRLNPKVRRFLLDKCRQKRYGFLFLGCIFAILYCMGTWPAIRLNPKVRRFLLDKCRQKRYGFLFLGCIFAILYCMGTWPAIRLNPKVRRFLLDKCRQKRYGFLFLGCIFAILYCMGTWPAIRLNPKVRRFLLDKC
YJL024C	YJL024C_idr_1	0.95662	0.738920466919	STDSKIGRLTSTGFGSALQAFAQGGFAQWATGQSTDSKIGRLTSTGFGSALQAFAQGGFAQWATGQSTDSKIGRLTSTGFGSALQAFAQGGFAQWATGQSTDSKIGRLTSTGFGSALQAFAQGGFAQWATGQSTDSKIGRLTSTGFGSALQAFAQGGFAQWATGQSTDSKIGRLTSTGFGSALQAFAQGGFAQWATGQSTDSKIGRLTSTGFGSALQAFAQGGFAQWATGQSTDSKIGRLTSTGFGSALQAFAQGG
YJL102W	YJL102W_idr_1	1.02912	0.794919027514	WKWNVRRWAGARVNISKNRLSVINVGSRYLSWKWNVRRWAGARVNISKNRLSVINVGSRYLSWKWNVRRWAGARVNISKNRLSVINVGSRYLSWKWNVRRWAGARVNISKNRLSVINVGSRYLSWKWNVRRWAGARVNISKNRLSVINVGSRYLSWKWNVRRWAGARVNISKNRLSVINVGSRYLSWKWNVRRWAGARVNISKNRLSVINVGSRYLSWKWNVRRWAGARVNISKNRLSVINVGSRYLSWKWNVRRW
YKR061W	YKR061W_idr_1	1.0733	0.829045399159	QICKVFLTQVKKLLFVSLLFCLIAQTCWLALVPYQRQLSLDSYFFQICKVFLTQVKKLLFVSLLFCLIAQTCWLALVPYQRQLSLDSYFFQICKVFLTQVKKLLFVSLLFCLIAQTCWLALVPYQRQLSLDSYFFQICKVFLTQVKKLLFVSLLFCLIAQTCWLALVPYQRQLSLDSYFFQICKVFLTQVKKLLFVSLLFCLIAQTCWLALVPYQRQLSLDSYFFQICKVFLTQVKKLLFVSLLFCLIAQTCWLAL
YLR001C	YLR001C_idr_1	1.02679	0.793123455175	NMAIQTIKYIFWLLPILGLTQALLQNPGDDNMAIQTIKYIFWLLPILGLTQALLQNPGDDNMAIQTIKYIFWLLPILGLTQALLQNPGDDNMAIQTIKYIFWLLPILGLTQALLQNPGDDNMAIQTIKYIFWLLPILGLTQALLQNPGDDNMAIQTIKYIFWLLPILGLTQALLQNPGDDNMAIQTIKYIFWLLPILGLTQALLQNPGDDNMAIQTIKYIFWLLPILGLTQALLQNPGDDNMAIQTIKYIFWLLPI
YLR087C	YLR087C_idr_1	1.16329	0.89855559557	EAISQLRGVPLTHQKDFSWVFLVDWILTVVVCEAISQLRGVPLTHQKDFSWVFLVDWILTVVVCEAISQLRGVPLTHQKDFSWVFLVDWILTVVVCEAISQLRGVPLTHQKDFSWVFLVDWILTVVVCEAISQLRGVPLTHQKDFSWVFLVDWILTVVVCEAISQLRGVPLTHQKDFSWVFLVDWILTVVVCEAISQLRGVPLTHQKDFSWVFLVDWILTVVVCEAISQLRGVPLTHQKDFSWVFLVDWILTVVVC
YLR454W	YLR454W_idr_1	1.29462	1.0	MFPINVLLYKWLIFAVTFLWSCKILLRKLMFPINVLLYKWLIFAVTFLWSCKILLRKLMFPINVLLYKWLIFAVTFLWSCKILLRKLMFPINVLLYKWLIFAVTFLWSCKILLRKLMFPINVLLYKWLIFAVTFLWSCKILLRKLMFPINVLLYKWLIFAVTFLWSCKILLRKLMFPINVLLYKWLIFAVTFLWSCKILLRKLMFPINVLLYKWLIFAVTFLWSCKILLRKLMFPINVLLYKWLIFAVTFLWSCKI
YML104C	YML104C_idr_1	1.18337	0.914069340584	PKFPQFRLILVLFYLISMIQWSVITFSLGFFLNPKFPQFRLILVLFYLISMIQWSVITFSLGFFLNPKFPQFRLILVLFYLISMIQWSVITFSLGFFLNPKFPQFRLILVLFYLISMIQWSVITFSLGFFLNPKFPQFRLILVLFYLISMIQWSVITFSLGFFLNPKFPQFRLILVLFYLISMIQWSVITFSLGFFLNPKFPQFRLILVLFYLISMIQWSVITFSLGFFLNPKFPQFRLILVLFYLISMIQWSVIT
YOL089C	YOL089C_idr_6	0.926728	0.715830833881	YWFKQSLGVKASNEEFLSPISEILSISLKWYATQMKKFMDLSSPAFFSSYWFKQSLGVKASNEEFLSPISEILSISLKWYATQMKKFMDLSSPAFFSSYWFKQSLGVKASNEEFLSPISEILSISLKWYATQMKKFMDLSSPAFFSSYWFKQSLGVKASNEEFLSPISEILSISLKWYATQMKKFMDLSSPAFFSSYWFKQSLGVKASNEEFLSPISEILSISLKWYATQMKKFMDLSSPAFFSSYWFKQSLGVKA
YOR187W	YOR187W_idr_1	0.90772	0.701148807183	SALLPRLLTRTAFKASGKLLRLSSVISRTFSQTTSALLPRLLTRTAFKASGKLLRLSSVISRTFSQTTSALLPRLLTRTAFKASGKLLRLSSVISRTFSQTTSALLPRLLTRTAFKASGKLLRLSSVISRTFSQTTSALLPRLLTRTAFKASGKLLRLSSVISRTFSQTTSALLPRLLTRTAFKASGKLLRLSSVISRTFSQTTSALLPRLLTRTAFKASGKLLRLSSVISRTFSQTTSALLPRLLTRTAFKASGK
YPR117W	YPR117W_idr_1	0.979436	0.756544377755	SMLPWSQIRDVSKLLLGFMLFIISIQKIASMLPWSQIRDVSKLLLGFMLFIISIQKIASMLPWSQIRDVSKLLLGFMLFIISIQKIASMLPWSQIRDVSKLLLGFMLFIISIQKIASMLPWSQIRDVSKLLLGFMLFIISIQKIASMLPWSQIRDVSKLLLGFMLFIISIQKIASMLPWSQIRDVSKLLLGFMLFIISIQKIASMLPWSQIRDVSKLLLGFMLFIISIQKIASMLPWSQIRDVSKLLLGFMLFIIS
