## Supplementary File 2 for "Discovering molecular features of intrinsically disordered regions by using evolution for contrastive learning": filter_149_idr_activations.txt

YBR033W	YBR033W_idr_8	0.710461	0.674744776078	RYYVSATSSTGCYESVMKSMYSGKCAASNASNVAPSEERYYVSATSSTGCYESVMKSMYSGKCAASNASNVAPSEERYYVSATSSTGCYESVMKSMYSGKCAASNASNVAPSEERYYVSATSSTGCYESVMKSMYSGKCAASNASNVAPSEERYYVSATSSTGCYESVMKSMYSGKCAASNASNVAPSEERYYVSATSSTGCYESVMKSMYSGKCAASNASNVAPSEERYYVSATSSTGCYESVMKSMYSGKCAAS
YBR221C	YBR221C_idr_1	1.04662	0.994007225023	FSRLPTSLARNVARRAPTSFVRPSAAAAALRFSFSRLPTSLARNVARRAPTSFVRPSAAAAALRFSFSRLPTSLARNVARRAPTSFVRPSAAAAALRFSFSRLPTSLARNVARRAPTSFVRPSAAAAALRFSFSRLPTSLARNVARRAPTSFVRPSAAAAALRFSFSRLPTSLARNVARRAPTSFVRPSAAAAALRFSFSRLPTSLARNVARRAPTSFVRPSAAAAALRFSFSRLPTSLARNVARRAPTSFVRPSA
YDL012C	YDL012C_idr_1	0.715526	0.679555457737	SAQDYYGNSASKQSYSRPSAPPPGYETASRGYAPSQSQQNYYPPQQQQQQYQQQPQYYQQQQPQYYQQHPQQPIYVQQQPASAQDYYGNSASKQSYSRPSAPPPGYETASRGYAPSQSQQNYYPPQQQQQQYQQQPQYYQQQQPQYYQQHPQQPIYVQQQPASAQDYYGNSASKQSYSRPSAPPPGYETASRGYAPSQSQQNYYPPQQQQQQYQQQPQYYQQQQPQYYQQHPQQPIYVQQQPASAQDYYGNSASKQ
YDL014W	YDL014W_idr_1	0.87423	0.83028107351	SFRPGSRGGSRGGSRGGFGGRGGSRGGARGGSRGGFGGRGGSRGGARGGSRGGFGGRGGSRGGARGGSRGGRGGAAGGARGSFRPGSRGGSRGGSRGGFGGRGGSRGGARGGSRGGFGGRGGSRGGARGGSRGGFGGRGGSRGGARGGSRGGRGGAAGGARGSFRPGSRGGSRGGSRGGFGGRGGSRGGARGGSRGGFGGRGGSRGGARGGSRGGFGGRGGSRGGARGGSRGGRGGAAGGARGSFRPGSRGGSRGG
YDR210W	YDR210W_idr_1	0.834221	0.792283300251	SQQQGYYQQGPPQQGYYQQGPPQQGYYQQGPPQQGYPQQQPSQQQGYYQQGPPQQGYYQQGPPQQGYYQQGPPQQGYPQQQPSQQQGYYQQGPPQQGYYQQGPPQQGYYQQGPPQQGYPQQQPSQQQGYYQQGPPQQGYYQQGPPQQGYYQQGPPQQGYPQQQPSQQQGYYQQGPPQQGYYQQGPPQQGYYQQGPPQQGYPQQQPSQQQGYYQQGPPQQGYYQQGPPQQGYYQQGPPQQGYPQQQPSQQQGYYQQG
YDR218C	YDR218C_idr_6	0.704193	0.66879230617	KKNNYDIPNYSYIDETSRGSVSNVSTRRNSASKKNNYDIPNYSYIDETSRGSVSNVSTRRNSASKKNNYDIPNYSYIDETSRGSVSNVSTRRNSASKKNNYDIPNYSYIDETSRGSVSNVSTRRNSASKKNNYDIPNYSYIDETSRGSVSNVSTRRNSASKKNNYDIPNYSYIDETSRGSVSNVSTRRNSASKKNNYDIPNYSYIDETSRGSVSNVSTRRNSASKKNNYDIPNYSYIDETSRGSVSNVSTRRNSAS
YDR432W	YDR432W_idr_2	0.95922	0.910998709785	PPPIRRSNRGGFRGRGGFRGGFRGGFRGGFSRGGFGGPRGGFGGPRGGYGGYSRGGYGGYSRGGYGGSRGGYDSPRGGYDSPRGGYSRGGYGGPRNDYGPPRGSYGGSRGGYDGPRGDYGPPRDAYRTRDAPRERSPTRPPPIRRSNRGGFRGRGGFRGGFRGGFRGGFSRGGFGGPRGGFGGPRGGYGGYSRGGYGGYSRGGYGGSRGGYDSPRGGYDSPRGGYSRGGYGGPRNDYGPPRGSYGGSRGGYDGPRG
YER112W	YER112W_idr_1	0.718049	0.681952194113	SNNNSNSNGPGHKRYYNNRDSNNNRGNYNRRNNNNGNSNRRPYSQNRQYNNSNSSNINNSINSINSNNQNMNNGLGGSVQHHFNSSSPQKVEFSNNNSNSNGPGHKRYYNNRDSNNNRGNYNRRNNNNGNSNRRPYSQNRQYNNSNSSNINNSINSINSNNQNMNNGLGGSVQHHFNSSSPQKVEFSNNNSNSNGPGHKRYYNNRDSNNNRGNYNRRNNNNGNSNRRPYSQNRQYNNSNSSNINNSINSINSNNQN
YER165W	YER165W_idr_5	0.697608	0.662538340763	GVMPPRGVPFNGPNPQQMNPMGGMPKNGMPPQFRNGPVYGVPPQGGFPRNANDNNQFYGVMPPRGVPFNGPNPQQMNPMGGMPKNGMPPQFRNGPVYGVPPQGGFPRNANDNNQFYGVMPPRGVPFNGPNPQQMNPMGGMPKNGMPPQFRNGPVYGVPPQGGFPRNANDNNQFYGVMPPRGVPFNGPNPQQMNPMGGMPKNGMPPQFRNGPVYGVPPQGGFPRNANDNNQFYGVMPPRGVPFNGPNPQQMNPMGGM
YIL061C	YIL061C_idr_2	0.697948	0.662861234177	YFKPRRLGGGLGGRGYSNRDSRLPGRFASASTSNPAERNYAPRLPRRETSSSAYSADRYGSSTLDARYRGNRPLLSAATPTAAVTSVYKSRNSRTRESQPAPKEAPDYYFKPRRLGGGLGGRGYSNRDSRLPGRFASASTSNPAERNYAPRLPRRETSSSAYSADRYGSSTLDARYRGNRPLLSAATPTAAVTSVYKSRNSRTRESQPAPKEAPDYYFKPRRLGGGLGGRGYSNRDSRLPGRFASASTSNPAERNY
YMR102C	YMR102C_idr_10	0.731541	0.694765016921	AYTNTGKGYATGRGYSNICPKSSTSLKTLGSNAQPRTPRESMSSIFSNAHGPTTPTSAMNLAYTNTGKGYATGRGYSNICPKSSTSLKTLGSNAQPRTPRESMSSIFSNAHGPTTPTSAMNLAYTNTGKGYATGRGYSNICPKSSTSLKTLGSNAQPRTPRESMSSIFSNAHGPTTPTSAMNLAYTNTGKGYATGRGYSNICPKSSTSLKTLGSNAQPRTPRESMSSIFSNAHGPTTPTSAMNLAYTNTGKGYATG
YMR139W	YMR139W_idr_1	0.736408	0.699387815823	NIQSNNSPNLSNNIVSKQVYYAHPPPTIDNIQSNNSPNLSNNIVSKQVYYAHPPPTIDNIQSNNSPNLSNNIVSKQVYYAHPPPTIDNIQSNNSPNLSNNIVSKQVYYAHPPPTIDNIQSNNSPNLSNNIVSKQVYYAHPPPTIDNIQSNNSPNLSNNIVSKQVYYAHPPPTIDNIQSNNSPNLSNNIVSKQVYYAHPPPTIDNIQSNNSPNLSNNIVSKQVYYAHPPPTIDNIQSNNSPNLSNNIVSKQVYYAHP
YNL112W	YNL112W_idr_2	1.05293	1.0	YGGGHPRYGGGRGGRGGYGRRGGYGGGRGGYGGNRQRDGGWGNRGRSNYYGGGHPRYGGGRGGRGGYGRRGGYGGGRGGYGGNRQRDGGWGNRGRSNYYGGGHPRYGGGRGGRGGYGRRGGYGGGRGGYGGNRQRDGGWGNRGRSNYYGGGHPRYGGGRGGRGGYGRRGGYGGGRGGYGGNRQRDGGWGNRGRSNYYGGGHPRYGGGRGGRGGYGRRGGYGGGRGGYGGNRQRDGGWGNRGRSNYYGGGHPRYGGG
YNL165W	YNL165W_idr_1	0.740192	0.70298204296	DRVRSLIGNRRGRRHNRQHPPYPHSGSPSTVNLLGANGYGDRVRSLIGNRRGRRHNRQHPPYPHSGSPSTVNLLGANGYGDRVRSLIGNRRGRRHNRQHPPYPHSGSPSTVNLLGANGYGDRVRSLIGNRRGRRHNRQHPPYPHSGSPSTVNLLGANGYGDRVRSLIGNRRGRRHNRQHPPYPHSGSPSTVNLLGANGYGDRVRSLIGNRRGRRHNRQHPPYPHSGSPSTVNLLGANGYGDRVRSLIGNRRGRRHN
YOL123W	YOL123W_idr_10	0.782273	0.742947575333	PRHMQQKSSNNGGNNGGNNMNRRGGNFGNQGDFNQMYPRHMQQKSSNNGGNNGGNNMNRRGGNFGNQGDFNQMYPRHMQQKSSNNGGNNGGNNMNRRGGNFGNQGDFNQMYPRHMQQKSSNNGGNNGGNNMNRRGGNFGNQGDFNQMYPRHMQQKSSNNGGNNGGNNMNRRGGNFGNQGDFNQMYPRHMQQKSSNNGGNNGGNNMNRRGGNFGNQGDFNQMYPRHMQQKSSNNGGNNGGNNMNRRGGNFGNQGDFN
YOR161C	YOR161C_idr_1	0.770286	0.731562525615	PLNEKYERPPQPPPAYDPNHRPPSSSENSAAANVNDGQTPYHFRQDQYYNLNSKTSGPLNEKYERPPQPPPAYDPNHRPPSSSENSAAANVNDGQTPYHFRQDQYYNLNSKTSGPLNEKYERPPQPPPAYDPNHRPPSSSENSAAANVNDGQTPYHFRQDQYYNLNSKTSGPLNEKYERPPQPPPAYDPNHRPPSSSENSAAANVNDGQTPYHFRQDQYYNLNSKTSGPLNEKYERPPQPPPAYDPNHRPPSSSEN
YOR197W	YOR197W_idr_1	0.761476	0.723195770776	YPGSGRYTYNNAGGNNGYQRPMAPPPNQQYGQQYGQQYEQQYGQQYGQQNDQQFSQQYAPPPGPPPMAYNRPVYPPPQFQQEQAKAQLSNGYNNPNVNASNMYGPPQNMSLPPYPGSGRYTYNNAGGNNGYQRPMAPPPNQQYGQQYGQQYEQQYGQQYGQQNDQQFSQQYAPPPGPPPMAYNRPVYPPPQFQQEQAKAQLSNGYNNPNVNASNMYGPPQNMSLPPYPGSGRYTYNNAGGNNGYQRPMAPPPNQQY
YPL055C	YPL055C_idr_1	0.725937	0.689443559092	SGYTGNNYSRYSSTPPRQRGGYHHARRSRGSGYTGNNYSRYSSTPPRQRGGYHHARRSRGSGYTGNNYSRYSSTPPRQRGGYHHARRSRGSGYTGNNYSRYSSTPPRQRGGYHHARRSRGSGYTGNNYSRYSSTPPRQRGGYHHARRSRGSGYTGNNYSRYSSTPPRQRGGYHHARRSRGSGYTGNNYSRYSSTPPRQRGGYHHARRSRGSGYTGNNYSRYSSTPPRQRGGYHHARRSRGSGYTGNNYSRYSSTPP
YPL070W	YPL070W_idr_5	0.73958	0.702400166836	SANNNGYYFSGGGSSSFLAAKETLSSGLSGIFGRSRSSSGNSLMRPRRSSSLFSNESISNSSANNNGYYFSGGGSSSFLAAKETLSSGLSGIFGRSRSSSGNSLMRPRRSSSLFSNESISNSSANNNGYYFSGGGSSSFLAAKETLSSGLSGIFGRSRSSSGNSLMRPRRSSSLFSNESISNSSANNNGYYFSGGGSSSFLAAKETLSSGLSGIFGRSRSSSGNSLMRPRRSSSLFSNESISNSSANNNGYYFSGG
YPR088C	YPR088C_idr_3	0.761963	0.723657694034	QQQPGAPGANARMPGMPNMPGMPNMPGMPNMPGMPKVTPQMMQQAQQKLKQNPGLMQNMMNMFGGGMGGGMGGGMPDMNEMMKQQQPGAPGANARMPGMPNMPGMPNMPGMPNMPGMPKVTPQMMQQAQQKLKQNPGLMQNMMNMFGGGMGGGMGGGMPDMNEMMKQQQPGAPGANARMPGMPNMPGMPNMPGMPNMPGMPKVTPQMMQQAQQKLKQNPGLMQNMMNMFGGGMGGGMGGGMPDMNEMMKQQQPGAP
