## Supplementary File 2 for "Discovering molecular features of intrinsically disordered regions by using evolution for contrastive learning": filter_150_idr_activations.txt

YBL101C	YBL101C_idr_12	0.622462	0.708519851099	YNPYYLDFASKRRKERSVSLFEIRTKEKGTRALRYNPYYLDFASKRRKERSVSLFEIRTKEKGTRALRYNPYYLDFASKRRKERSVSLFEIRTKEKGTRALRYNPYYLDFASKRRKERSVSLFEIRTKEKGTRALRYNPYYLDFASKRRKERSVSLFEIRTKEKGTRALRYNPYYLDFASKRRKERSVSLFEIRTKEKGTRALRYNPYYLDFASKRRKERSVSLFEIRTKEKGTRALRYNPYYLDFASKRRKERSV
YBR054W	YBR054W_idr_4	0.669126	0.761635112768	KDKKKAKKAKKAKKAKKAQEEEEDVATDSEKDKKKAKKAKKAKKAKKAQEEEEDVATDSEKDKKKAKKAKKAKKAKKAQEEEEDVATDSEKDKKKAKKAKKAKKAKKAQEEEEDVATDSEKDKKKAKKAKKAKKAKKAQEEEEDVATDSEKDKKKAKKAKKAKKAKKAQEEEEDVATDSEKDKKKAKKAKKAKKAKKAQEEEEDVATDSEKDKKKAKKAKKAKKAKKAQEEEEDVATDSEKDKKKAKKAKKAKKAK
YDL031W	YDL031W_idr_9	0.685945	0.780778993172	SQKKKVEKALQSGISVKGYNNAPGLRSELKSTEQIRKDRIIAEKKRAKNARPSKKRKFSQKKKVEKALQSGISVKGYNNAPGLRSELKSTEQIRKDRIIAEKKRAKNARPSKKRKFSQKKKVEKALQSGISVKGYNNAPGLRSELKSTEQIRKDRIIAEKKRAKNARPSKKRKFSQKKKVEKALQSGISVKGYNNAPGLRSELKSTEQIRKDRIIAEKKRAKNARPSKKRKFSQKKKVEKALQSGISVKGYNNAPG
YDL090C	YDL090C_idr_1	0.68479	0.779464424555	RQRVGRSIARAKFINTALLGRKRPVMERVVDIAHRQRVGRSIARAKFINTALLGRKRPVMERVVDIAHRQRVGRSIARAKFINTALLGRKRPVMERVVDIAHRQRVGRSIARAKFINTALLGRKRPVMERVVDIAHRQRVGRSIARAKFINTALLGRKRPVMERVVDIAHRQRVGRSIARAKFINTALLGRKRPVMERVVDIAHRQRVGRSIARAKFINTALLGRKRPVMERVVDIAHRQRVGRSIARAKFINTAL
YDL148C	YDL148C_idr_14	0.620556	0.706349958031	KARGLTGQTNVKSKNKKNSKRQAKEYDREEKKKAIKARGLTGQTNVKSKNKKNSKRQAKEYDREEKKKAIKARGLTGQTNVKSKNKKNSKRQAKEYDREEKKKAIKARGLTGQTNVKSKNKKNSKRQAKEYDREEKKKAIKARGLTGQTNVKSKNKKNSKRQAKEYDREEKKKAIKARGLTGQTNVKSKNKKNSKRQAKEYDREEKKKAIKARGLTGQTNVKSKNKKNSKRQAKEYDREEKKKAIKARGLTGQTNV
YDR224C	YDR224C_idr_1	0.643564	0.732539019811	SAKAEKKPASKAPAEKKPAAKKTSTSTDGKKRSKASAKAEKKPASKAPAEKKPAAKKTSTSTDGKKRSKASAKAEKKPASKAPAEKKPAAKKTSTSTDGKKRSKASAKAEKKPASKAPAEKKPAAKKTSTSTDGKKRSKASAKAEKKPASKAPAEKKPAAKKTSTSTDGKKRSKASAKAEKKPASKAPAEKKPAAKKTSTSTDGKKRSKASAKAEKKPASKAPAEKKPAAKKTSTSTDGKKRSKASAKAEKKPASK
YDR279W	YDR279W_idr_4	0.616534	0.701771763859	LNSNGRVSLPVKKVTKKIVQNKKPKVAIGKGAILNSNGRVSLPVKKVTKKIVQNKKPKVAIGKGAILNSNGRVSLPVKKVTKKIVQNKKPKVAIGKGAILNSNGRVSLPVKKVTKKIVQNKKPKVAIGKGAILNSNGRVSLPVKKVTKKIVQNKKPKVAIGKGAILNSNGRVSLPVKKVTKKIVQNKKPKVAIGKGAILNSNGRVSLPVKKVTKKIVQNKKPKVAIGKGAILNSNGRVSLPVKKVTKKIVQNKKPK
YDR365C	YDR365C_idr_4	0.878539	1.0	KERSKRVKNKKRKLGGSENNMTNNADDNEDIGNLVNKLKKKSKSSKKVKVKERSKRVKNKKRKLGGSENNMTNNADDNEDIGNLVNKLKKKSKSSKKVKVKERSKRVKNKKRKLGGSENNMTNNADDNEDIGNLVNKLKKKSKSSKKVKVKERSKRVKNKKRKLGGSENNMTNNADDNEDIGNLVNKLKKKSKSSKKVKVKERSKRVKNKKRKLGGSENNMTNNADDNEDIGNLVNKLKKKSKSSKKVKVKERSKR
YER176W	YER176W_idr_15	0.749501	0.853121788378	NSTRKPRKKGGRRVGRGKKGRKGAKIKKEKKETFEANSTRKPRKKGGRRVGRGKKGRKGAKIKKEKKETFEANSTRKPRKKGGRRVGRGKKGRKGAKIKKEKKETFEANSTRKPRKKGGRRVGRGKKGRKGAKIKKEKKETFEANSTRKPRKKGGRRVGRGKKGRKGAKIKKEKKETFEANSTRKPRKKGGRRVGRGKKGRKGAKIKKEKKETFEANSTRKPRKKGGRRVGRGKKGRKGAKIKKEKKETFEANSTR
YGL099W	YGL099W_idr_6	0.669801	0.762403663207	GRLSTPFHKVQNSSAGKRHNKKNKSKNAKSKVFSIENNGRLSTPFHKVQNSSAGKRHNKKNKSKNAKSKVFSIENNGRLSTPFHKVQNSSAGKRHNKKNKSKNAKSKVFSIENNGRLSTPFHKVQNSSAGKRHNKKNKSKNAKSKVFSIENNGRLSTPFHKVQNSSAGKRHNKKNKSKNAKSKVFSIENNGRLSTPFHKVQNSSAGKRHNKKNKSKNAKSKVFSIENNGRLSTPFHKVQNSSAGKRHNKKNKSKNA
YGL113W	YGL113W_idr_4	0.693872	0.789802133542	DFEKKYKLKLKKRSLNLTKKGLVRRRSKKKTSEKDKGIERITDFEKKYKLKLKKRSLNLTKKGLVRRRSKKKTSEKDKGIERITDFEKKYKLKLKKRSLNLTKKGLVRRRSKKKTSEKDKGIERITDFEKKYKLKLKKRSLNLTKKGLVRRRSKKKTSEKDKGIERITDFEKKYKLKLKKRSLNLTKKGLVRRRSKKKTSEKDKGIERITDFEKKYKLKLKKRSLNLTKKGLVRRRSKKKTSEKDKGIERITDFEK
YGR027C	YGR027C_idr_1	0.658681	0.749746326793	PPKQQLSKAAKAAAALAGGKKSKKKWSKKPPKQQLSKAAKAAAALAGGKKSKKKWSKKPPKQQLSKAAKAAAALAGGKKSKKKWSKKPPKQQLSKAAKAAAALAGGKKSKKKWSKKPPKQQLSKAAKAAAALAGGKKSKKKWSKKPPKQQLSKAAKAAAALAGGKKSKKKWSKKPPKQQLSKAAKAAAALAGGKKSKKKWSKKPPKQQLSKAAKAAAALAGGKKSKKKWSKKPPKQQLSKAAKAAAALAGGKKSKK
YGR245C	YGR245C_idr_9	0.760133	0.865224286737	VNKKTGRRGKKLENAIKTVKKKKKNGPGAPVNKKTGRRGKKLENAIKTVKKKKKNGPGAPVNKKTGRRGKKLENAIKTVKKKKKNGPGAPVNKKTGRRGKKLENAIKTVKKKKKNGPGAPVNKKTGRRGKKLENAIKTVKKKKKNGPGAPVNKKTGRRGKKLENAIKTVKKKKKNGPGAPVNKKTGRRGKKLENAIKTVKKKKKNGPGAPVNKKTGRRGKKLENAIKTVKKKKKNGPGAPVNKKTGRRGKKLENAI
YGR274C	YGR274C_idr_15	0.640496	0.729046755927	EKSQQRRAARQNSKRNGGATRTENSVDNGSDLAGVTDGKAARNKGKNEKSQQRRAARQNSKRNGGATRTENSVDNGSDLAGVTDGKAARNKGKNEKSQQRRAARQNSKRNGGATRTENSVDNGSDLAGVTDGKAARNKGKNEKSQQRRAARQNSKRNGGATRTENSVDNGSDLAGVTDGKAARNKGKNEKSQQRRAARQNSKRNGGATRTENSVDNGSDLAGVTDGKAARNKGKNEKSQQRRAARQNSKRNGGATR
YHL010C	YHL010C_idr_9	0.64738	0.736882198206	VKEGTILIQQPHGAAQASKSKKKRNKNKKAGKVKEGTILIQQPHGAAQASKSKKKRNKNKKAGKVKEGTILIQQPHGAAQASKSKKKRNKNKKAGKVKEGTILIQQPHGAAQASKSKKKRNKNKKAGKVKEGTILIQQPHGAAQASKSKKKRNKNKKAGKVKEGTILIQQPHGAAQASKSKKKRNKNKKAGKVKEGTILIQQPHGAAQASKSKKKRNKNKKAGKVKEGTILIQQPHGAAQASKSKKKRNKNKKAGK
YHR015W	YHR015W_idr_4	0.625004	0.711412566939	KYDCKNATQEKKEQEQVFEKTVAKGSVQKYITKKYDCKNATQEKKEQEQVFEKTVAKGSVQKYITKKYDCKNATQEKKEQEQVFEKTVAKGSVQKYITKKYDCKNATQEKKEQEQVFEKTVAKGSVQKYITKKYDCKNATQEKKEQEQVFEKTVAKGSVQKYITKKYDCKNATQEKKEQEQVFEKTVAKGSVQKYITKKYDCKNATQEKKEQEQVFEKTVAKGSVQKYITKKYDCKNATQEKKEQEQVFEKTVAKG
YHR133C	YHR133C_idr_1	0.66343	0.755151282586	GKKKSKNQLNTGGVPNGVHNTKKEAALPPLGNKLGSASFTAIGKKKSKNQLNTGGVPNGVHNTKKEAALPPLGNKLGSASFTAIGKKKSKNQLNTGGVPNGVHNTKKEAALPPLGNKLGSASFTAIGKKKSKNQLNTGGVPNGVHNTKKEAALPPLGNKLGSASFTAIGKKKSKNQLNTGGVPNGVHNTKKEAALPPLGNKLGSASFTAIGKKKSKNQLNTGGVPNGVHNTKKEAALPPLGNKLGSASFTAIGKKK
YIL096C	YIL096C_idr_1	0.806274	0.917744071076	ARKLKGKIGSKGLKGALLRHKAKVKLVRNIESKQKHELRKKNSSANNKTVKRNQEFQKLNARKLKGKIGSKGLKGALLRHKAKVKLVRNIESKQKHELRKKNSSANNKTVKRNQEFQKLNARKLKGKIGSKGLKGALLRHKAKVKLVRNIESKQKHELRKKNSSANNKTVKRNQEFQKLNARKLKGKIGSKGLKGALLRHKAKVKLVRNIESKQKHELRKKNSSANNKTVKRNQEFQKLNARKLKGKIGSKGLKGA
YKL113C	YKL113C_idr_1	0.79288	0.902498168858	TKEQLAAAAKRAQENKKLNKNKNKVTKGRRTKEQLAAAAKRAQENKKLNKNKNKVTKGRRTKEQLAAAAKRAQENKKLNKNKNKVTKGRRTKEQLAAAAKRAQENKKLNKNKNKVTKGRRTKEQLAAAAKRAQENKKLNKNKNKVTKGRRTKEQLAAAAKRAQENKKLNKNKNKVTKGRRTKEQLAAAAKRAQENKKLNKNKNKVTKGRRTKEQLAAAAKRAQENKKLNKNKNKVTKGRRTKEQLAAAAKRAQENK
YKL122C	YKL122C_idr_3	0.776858	0.884261039568	KKTATEPKQKANAVQNNNGNSAASKKKKNKNKGKKKRKKTATEPKQKANAVQNNNGNSAASKKKKNKNKGKKKRKKTATEPKQKANAVQNNNGNSAASKKKKNKNKGKKKRKKTATEPKQKANAVQNNNGNSAASKKKKNKNKGKKKRKKTATEPKQKANAVQNNNGNSAASKKKKNKNKGKKKRKKTATEPKQKANAVQNNNGNSAASKKKKNKNKGKKKRKKTATEPKQKANAVQNNNGNSAASKKKKNKNKGK
YLR276C	YLR276C_idr_4	0.657337	0.748216010436	SARGNGTKVKFVPFHNAKKRHSHKKGRVSKPKNGKVDPLKNFKSARGNGTKVKFVPFHNAKKRHSHKKGRVSKPKNGKVDPLKNFKSARGNGTKVKFVPFHNAKKRHSHKKGRVSKPKNGKVDPLKNFKSARGNGTKVKFVPFHNAKKRHSHKKGRVSKPKNGKVDPLKNFKSARGNGTKVKFVPFHNAKKRHSHKKGRVSKPKNGKVDPLKNFKSARGNGTKVKFVPFHNAKKRHSHKKGRVSKPKNGKVDPLKN
YLR333C	YLR333C_idr_1	0.658681	0.749746326793	PPKQQLSKAAKAAAALAGGKKSKKKWSKKPPKQQLSKAAKAAAALAGGKKSKKKWSKKPPKQQLSKAAKAAAALAGGKKSKKKWSKKPPKQQLSKAAKAAAALAGGKKSKKKWSKKPPKQQLSKAAKAAAALAGGKKSKKKWSKKPPKQQLSKAAKAAAALAGGKKSKKKWSKKPPKQQLSKAAKAAAALAGGKKSKKKWSKKPPKQQLSKAAKAAAALAGGKKSKKKWSKKPPKQQLSKAAKAAAALAGGKKSKK
YLR372W	YLR372W_idr_4	0.65858	0.74963058288	GGKKTVKKESEVSGSVASGSSTGVKTSNTKVSSRKAGGKKTVKKESEVSGSVASGSSTGVKTSNTKVSSRKAGGKKTVKKESEVSGSVASGSSTGVKTSNTKVSSRKAGGKKTVKKESEVSGSVASGSSTGVKTSNTKVSSRKAGGKKTVKKESEVSGSVASGSSTGVKTSNTKVSSRKAGGKKTVKKESEVSGSVASGSSTGVKTSNTKVSSRKAGGKKTVKKESEVSGSVASGSSTGVKTSNTKVSSRKAGGKK
YLR419W	YLR419W_idr_1	0.63925	0.727628926914	AKKTKNNSKSSTPVNDVPTTAGKKKAKGKKGQEPEPEDDKRAKQQSNRAKAKKTKNNSKSSTPVNDVPTTAGKKKAKGKKGQEPEPEDDKRAKQQSNRAKAKKTKNNSKSSTPVNDVPTTAGKKKAKGKKGQEPEPEDDKRAKQQSNRAKAKKTKNNSKSSTPVNDVPTTAGKKKAKGKKGQEPEPEDDKRAKQQSNRAKAKKTKNNSKSSTPVNDVPTTAGKKKAKGKKGQEPEPEDDKRAKQQSNRAKAKKTKN
YMR127C	YMR127C_idr_1	0.72516	0.825416386353	ARSLSQSLTATTQKLKGKKNGGKGKNKPSAKIKKTQKARSLSQSLTATTQKLKGKKNGGKGKNKPSAKIKKTQKARSLSQSLTATTQKLKGKKNGGKGKNKPSAKIKKTQKARSLSQSLTATTQKLKGKKNGGKGKNKPSAKIKKTQKARSLSQSLTATTQKLKGKKNGGKGKNKPSAKIKKTQKARSLSQSLTATTQKLKGKKNGGKGKNKPSAKIKKTQKARSLSQSLTATTQKLKGKKNGGKGKNKPSAKIKK
YMR183C	YMR183C_idr_2	0.667912	0.760253106021	ARKARKNKIRCLIICFIIFAIVVVVVVVPSVVETRKARKARKNKIRCLIICFIIFAIVVVVVVVPSVVETRKARKARKNKIRCLIICFIIFAIVVVVVVVPSVVETRKARKARKNKIRCLIICFIIFAIVVVVVVVPSVVETRKARKARKNKIRCLIICFIIFAIVVVVVVVPSVVETRKARKARKNKIRCLIICFIIFAIVVVVVVVPSVVETRKARKARKNKIRCLIICFIIFAIVVVVVVVPSVVETRKARKA
YMR204C	YMR204C_idr_8	0.637283	0.725389899586	NKKLKQDSTQHSNDTNKSVKAKKNGTSSKKTGTQRNKKLKQDSTQHSNDTNKSVKAKKNGTSSKKTGTQRNKKLKQDSTQHSNDTNKSVKAKKNGTSSKKTGTQRNKKLKQDSTQHSNDTNKSVKAKKNGTSSKKTGTQRNKKLKQDSTQHSNDTNKSVKAKKNGTSSKKTGTQRNKKLKQDSTQHSNDTNKSVKAKKNGTSSKKTGTQRNKKLKQDSTQHSNDTNKSVKAKKNGTSSKKTGTQRNKKLKQDSTQH
YMR269W	YMR269W_idr_5	0.70481	0.802252813473	GKKEEASFVVSSASSSKGKKRRRRDEDDNKVKRKKLKKDKKTSNDSESKKKKKKKSKKESKKGKKSKHSSDEGDKSKHKKSKKSKKHKKEESSARRDRKEHIGKKEEASFVVSSASSSKGKKRRRRDEDDNKVKRKKLKKDKKTSNDSESKKKKKKKSKKESKKGKKSKHSSDEGDKSKHKKSKKSKKHKKEESSARRDRKEHIGKKEEASFVVSSASSSKGKKRRRRDEDDNKVKRKKLKKDKKTSNDSESKKKK
YNL035C	YNL035C_idr_2	0.674124	0.767323661502	PLIIQKESVSTRPRKEKHKKAKKHSMKSRFKPYPLIIQKESVSTRPRKEKHKKAKKHSMKSRFKPYPLIIQKESVSTRPRKEKHKKAKKHSMKSRFKPYPLIIQKESVSTRPRKEKHKKAKKHSMKSRFKPYPLIIQKESVSTRPRKEKHKKAKKHSMKSRFKPYPLIIQKESVSTRPRKEKHKKAKKHSMKSRFKPYPLIIQKESVSTRPRKEKHKKAKKHSMKSRFKPYPLIIQKESVSTRPRKEKHKKAKKHS
YNL050C	YNL050C_idr_6	0.68492	0.7796129377	FHKRGGKKNKKKVPLNPLAKAGSTPKFRTEFHKRGGKKNKKKVPLNPLAKAGSTPKFRTEFHKRGGKKNKKKVPLNPLAKAGSTPKFRTEFHKRGGKKNKKKVPLNPLAKAGSTPKFRTEFHKRGGKKNKKKVPLNPLAKAGSTPKFRTEFHKRGGKKNKKKVPLNPLAKAGSTPKFRTEFHKRGGKKNKKKVPLNPLAKAGSTPKFRTEFHKRGGKKNKKKVPLNPLAKAGSTPKFRTEFHKRGGKKNKKKVPLN
YNL137C	YNL137C_idr_1	0.617712	0.703112452878	PRKANLLKSLARGRVRTSFNKYNLFNLYKKGGVDLKSKPRKANLLKSLARGRVRTSFNKYNLFNLYKKGGVDLKSKPRKANLLKSLARGRVRTSFNKYNLFNLYKKGGVDLKSKPRKANLLKSLARGRVRTSFNKYNLFNLYKKGGVDLKSKPRKANLLKSLARGRVRTSFNKYNLFNLYKKGGVDLKSKPRKANLLKSLARGRVRTSFNKYNLFNLYKKGGVDLKSKPRKANLLKSLARGRVRTSFNKYNLFNLY
YOL041C	YOL041C_idr_3	0.624902	0.711296958717	TKKPTKKARKLRVSRCKNMKKGTTIGTGLDRNGLTDSQRTRAGRAKKILGKADRATLGQEITIEGLRAKKGEGSTHLKKKKQRSATGRVTKRSIAFKKAQAEKSKKTKKPTKKARKLRVSRCKNMKKGTTIGTGLDRNGLTDSQRTRAGRAKKILGKADRATLGQEITIEGLRAKKGEGSTHLKKKKQRSATGRVTKRSIAFKKAQAEKSKKTKKPTKKARKLRVSRCKNMKKGTTIGTGLDRNGLTDSQRTRAGR
YPL094C	YPL094C_idr_2	0.65528	0.745874672545	SYKKKLKRMKKKQAKRESNKKKAINEKAEQNSYKKKLKRMKKKQAKRESNKKKAINEKAEQNSYKKKLKRMKKKQAKRESNKKKAINEKAEQNSYKKKLKRMKKKQAKRESNKKKAINEKAEQNSYKKKLKRMKKKQAKRESNKKKAINEKAEQNSYKKKLKRMKKKQAKRESNKKKAINEKAEQNSYKKKLKRMKKKQAKRESNKKKAINEKAEQNSYKKKLKRMKKKQAKRESNKKKAINEKAEQNSYKKKLKR
YPL127C	YPL127C_idr_2	0.665578	0.757596016564	KKKSPEVKKEKEVSPKPKQAATSVSATASKAKAASTKLAPKKVVKKKSPTVTAKKASSPSSLTYKKKKSPEVKKEKEVSPKPKQAATSVSATASKAKAASTKLAPKKVVKKKSPTVTAKKASSPSSLTYKKKKSPEVKKEKEVSPKPKQAATSVSATASKAKAASTKLAPKKVVKKKSPTVTAKKASSPSSLTYKKKKSPEVKKEKEVSPKPKQAATSVSATASKAKAASTKLAPKKVVKKKSPTVTAKKASSPSS
YPR037C	YPR037C_idr_2	0.666024	0.758104109275	LSIATPGLIKAKSGIDEVQGAAAEKNDARLKLSIATPGLIKAKSGIDEVQGAAAEKNDARLKLSIATPGLIKAKSGIDEVQGAAAEKNDARLKLSIATPGLIKAKSGIDEVQGAAAEKNDARLKLSIATPGLIKAKSGIDEVQGAAAEKNDARLKLSIATPGLIKAKSGIDEVQGAAAEKNDARLKLSIATPGLIKAKSGIDEVQGAAAEKNDARLKLSIATPGLIKAKSGIDEVQGAAAEKNDARLKLSIATPGL
