## Supplementary File 2 for "Discovering molecular features of intrinsically disordered regions by using evolution for contrastive learning": filter_151_idr_activations.txt

YBR030W	YBR030W_idr_3	2.48118	0.898421469561	EDEEDEDGQAKSDNLSDDIESEEEEEEEEGDDEDEEDEDGQAKSDNLSDDIESEEEEEEEEGDDEDEEDEDGQAKSDNLSDDIESEEEEEEEEGDDEDEEDEDGQAKSDNLSDDIESEEEEEEEEGDDEDEEDEDGQAKSDNLSDDIESEEEEEEEEGDDEDEEDEDGQAKSDNLSDDIESEEEEEEEEGDDEDEEDEDGQAKSDNLSDDIESEEEEEEEEGDDEDEEDEDGQAKSDNLSDDIESEEEEEEEEGDD
YCR042C	YCR042C_idr_18	1.92046	0.695390234949	NSKSKDAQDNDEEEEEGESDEEEEEGEEERRNSKSKDAQDNDEEEEEGESDEEEEEGEEERRNSKSKDAQDNDEEEEEGESDEEEEEGEEERRNSKSKDAQDNDEEEEEGESDEEEEEGEEERRNSKSKDAQDNDEEEEEGESDEEEEEGEEERRNSKSKDAQDNDEEEEEGESDEEEEEGEEERRNSKSKDAQDNDEEEEEGESDEEEEEGEEERRNSKSKDAQDNDEEEEEGESDEEEEEGEEERRNSKSKDAQ
YDR173C	YDR173C_idr_4	2.42296	0.877343605936	DFIDDDDDDDDNDDDDDDDAEGSSEGPKDKKTDFIDDDDDDDDNDDDDDDDAEGSSEGPKDKKTDFIDDDDDDDDNDDDDDDDAEGSSEGPKDKKTDFIDDDDDDDDNDDDDDDDAEGSSEGPKDKKTDFIDDDDDDDDNDDDDDDDAEGSSEGPKDKKTDFIDDDDDDDDNDDDDDDDAEGSSEGPKDKKTDFIDDDDDDDDNDDDDDDDAEGSSEGPKDKKTDFIDDDDDDDDNDDDDDDDAEGSSEGPKDKKT
YDR346C	YDR346C_idr_2	2.59738	0.940499067979	DEEESSADEDDNEDEDEESGDSEEESGSEEEDEEESSADEDDNEDEDEESGDSEEESGSEEEDEEESSADEDDNEDEDEESGDSEEESGSEEEDEEESSADEDDNEDEDEESGDSEEESGSEEEDEEESSADEDDNEDEDEESGDSEEESGSEEEDEEESSADEDDNEDEDEESGDSEEESGSEEEDEEESSADEDDNEDEDEESGDSEEESGSEEEDEEESSADEDDNEDEDEESGDSEEESGSEEEDEEESSAD
YFR033C	YFR033C_idr_2	2.31508	0.838280917089	VPVVAAAEDDDNEQHEEKAAEGEEKEEENGDEDEDEDEDEDVPVVAAAEDDDNEQHEEKAAEGEEKEEENGDEDEDEDEDEDVPVVAAAEDDDNEQHEEKAAEGEEKEEENGDEDEDEDEDEDVPVVAAAEDDDNEQHEEKAAEGEEKEEENGDEDEDEDEDEDVPVVAAAEDDDNEQHEEKAAEGEEKEEENGDEDEDEDEDEDVPVVAAAEDDDNEQHEEKAAEGEEKEEENGDEDEDEDEDEDVPVVAAAEDD
YFR039C	YFR039C_idr_2	2.43135	0.880379752736	EDYEDDENENEDEDEDEDEDDVGIEDENKEYEFDGVQDEDYEDDENENEDEDEDEDEDDVGIEDENKEYEFDGVQDEDYEDDENENEDEDEDEDEDDVGIEDENKEYEFDGVQDEDYEDDENENEDEDEDEDEDDVGIEDENKEYEFDGVQDEDYEDDENENEDEDEDEDEDDVGIEDENKEYEFDGVQDEDYEDDENENEDEDEDEDEDDVGIEDENKEYEFDGVQDEDYEDDENENEDEDEDEDEDDVGIEDEN
YGL019W	YGL019W_idr_2	1.97301	0.714417713161	DEEEDEDDVVEEDEVDQEMQSNDGHDEGKRRNKDEEEDEDDVVEEDEVDQEMQSNDGHDEGKRRNKDEEEDEDDVVEEDEVDQEMQSNDGHDEGKRRNKDEEEDEDDVVEEDEVDQEMQSNDGHDEGKRRNKDEEEDEDDVVEEDEVDQEMQSNDGHDEGKRRNKDEEEDEDDVVEEDEVDQEMQSNDGHDEGKRRNKDEEEDEDDVVEEDEVDQEMQSNDGHDEGKRRNKDEEEDEDDVVEEDEVDQEMQSNDGH
YGL164C	YGL164C_idr_7	2.44066	0.883749565759	IEEDEEEDEEEDEEEGKDGEERKEEEEEENKLEDKIEEDEEEDEEEDEEEGKDGEERKEEEEEENKLEDKIEEDEEEDEEEDEEEGKDGEERKEEEEEENKLEDKIEEDEEEDEEEDEEEGKDGEERKEEEEEENKLEDKIEEDEEEDEEEDEEEGKDGEERKEEEEEENKLEDKIEEDEEEDEEEDEEEGKDGEERKEEEEEENKLEDKIEEDEEEDEEEDEEEGKDGEERKEEEEEENKLEDKIEEDEEEDEEE
YGL227W	YGL227W_idr_9	2.2389	0.810696346299	LENDRNDDDDDDDDDDDDDDDDDDDDDESDLESLEGEVDTDTDDNNEGLENDRNDDDDDDDDDDDDDDDDDDDDDESDLESLEGEVDTDTDDNNEGLENDRNDDDDDDDDDDDDDDDDDDDDDESDLESLEGEVDTDTDDNNEGLENDRNDDDDDDDDDDDDDDDDDDDDDESDLESLEGEVDTDTDDNNEGLENDRNDDDDDDDDDDDDDDDDDDDDDESDLESLEGEVDTDTDDNNEGLENDRNDDDDDDDDDD
YGR187C	YGR187C_idr_3	2.10161	0.760984395644	AGAVEEMPSKNAEEEEEEESEEEEDDDEEDEIVEVAAGAVEEMPSKNAEEEEEEESEEEEDDDEEDEIVEVAAGAVEEMPSKNAEEEEEEESEEEEDDDEEDEIVEVAAGAVEEMPSKNAEEEEEEESEEEEDDDEEDEIVEVAAGAVEEMPSKNAEEEEEEESEEEEDDDEEDEIVEVAAGAVEEMPSKNAEEEEEEESEEEEDDDEEDEIVEVAAGAVEEMPSKNAEEEEEEESEEEEDDDEEDEIVEVAAGAV
YHR131C	YHR131C_idr_5	2.52634	0.914774395015	TTKDAEDHGEDDGDGDDGEDDDDDDDDDDDDDDDEDDDDDDDDDDDDDDDDDDGQITATTKDAEDHGEDDGDGDDGEDDDDDDDDDDDDDDDEDDDDDDDDDDDDDDDDDDGQITATTKDAEDHGEDDGDGDDGEDDDDDDDDDDDDDDDEDDDDDDDDDDDDDDDDDDGQITATTKDAEDHGEDDGDGDDGEDDDDDDDDDDDDDDDEDDDDDDDDDDDDDDDDDDGQITATTKDAEDHGEDDGDGDDGEDDDDD
YIL154C	YIL154C_idr_5	2.51005	0.908877438051	DSEEEGEGNDEDDDDGDGDDMDEEESDEEQVSDIENDSEEEGEGNDEDDDDGDGDDMDEEESDEEQVSDIENDSEEEGEGNDEDDDDGDGDDMDEEESDEEQVSDIENDSEEEGEGNDEDDDDGDGDDMDEEESDEEQVSDIENDSEEEGEGNDEDDDDGDGDDMDEEESDEEQVSDIENDSEEEGEGNDEDDDDGDGDDMDEEESDEEQVSDIENDSEEEGEGNDEDDDDGDGDDMDEEESDEEQVSDIENDSEE
YJL115W	YJL115W_idr_2	2.15325	0.779682394648	GDLYPPEQPGVDDEEEEDDEEEDDDEDDEDDEDDDQEDGEGEAEEAAEEEEEEEEKTEDNETNLEEEEEDIENSDGDEEEGEEEVGSVDKNEDGNDKKRRKIEGGSTDIESTPKDAARSTNGDLYPPEQPGVDDEEEEDDEEEDDDEDDEDDEDDDQEDGEGEAEEAAEEEEEEEEKTEDNETNLEEEEEDIENSDGDEEEGEEEVGSVDKNEDGNDKKRRKIEGGSTDIESTPKDAARSTNGDLYPPEQPGVDDE
YKR048C	YKR048C_idr_6	2.35668	0.853343378715	FEFEEDEEEADEDEDEEEDDDHGLEDDDGESAEEQDDFAGRPEQAPEFEFEEDEEEADEDEDEEEDDDHGLEDDDGESAEEQDDFAGRPEQAPEFEFEEDEEEADEDEDEEEDDDHGLEDDDGESAEEQDDFAGRPEQAPEFEFEEDEEEADEDEDEEEDDDHGLEDDDGESAEEQDDFAGRPEQAPEFEFEEDEEEADEDEDEEEDDDHGLEDDDGESAEEQDDFAGRPEQAPEFEFEEDEEEADEDEDEEEDDD
YKR072C	YKR072C_idr_5	2.64977	0.959467366839	EEEDDDEDEEEDDDEEEDTEDKNENNNDDDDDDDDDDDDDDDDDDDDDDDDEDEDEAETPGIIDKHQEEEDDDEDEEEDDDEEEDTEDKNENNNDDDDDDDDDDDDDDDDDDDDDDDDEDEDEAETPGIIDKHQEEEDDDEDEEEDDDEEEDTEDKNENNNDDDDDDDDDDDDDDDDDDDDDDDDEDEDEAETPGIIDKHQEEEDDDEDEEEDDDEEEDTEDKNENNNDDDDDDDDDDDDDDDDDDDDDDDDEDED
YLR002C	YLR002C_idr_2	2.37101	0.858529665474	KAQEKPKDDDEEDEDSNDSSEDDEGPNEEQEAEAKEDKAQEKPKDDDEEDEDSNDSSEDDEGPNEEQEAEAKEDKAQEKPKDDDEEDEDSNDSSEDDEGPNEEQEAEAKEDKAQEKPKDDDEEDEDSNDSSEDDEGPNEEQEAEAKEDKAQEKPKDDDEEDEDSNDSSEDDEGPNEEQEAEAKEDKAQEKPKDDDEEDEDSNDSSEDDEGPNEEQEAEAKEDKAQEKPKDDDEEDEDSNDSSEDDEGPNEEQEAEA
YML074C	YML074C_idr_2	1.99269	0.721541940247	DFLGGDFDEDEIDEESSEEEEEEKTQKKKKSKGKKAESESEDDEEDDDEDDDFLGGDFDEDEIDEESSEEEEEEKTQKKKKSKGKKAESESEDDEEDDDEDDDFLGGDFDEDEIDEESSEEEEEEKTQKKKKSKGKKAESESEDDEEDDDEDDDFLGGDFDEDEIDEESSEEEEEEKTQKKKKSKGKKAESESEDDEEDDDEDDDFLGGDFDEDEIDEESSEEEEEEKTQKKKKSKGKKAESESEDDEEDDDEDDD
YMR229C	YMR229C_idr_16	2.04952	0.742121419628	LEDLDEDMDSDTDAADEKKSKVEDAEYESSDDEDEKLDKSLEDLDEDMDSDTDAADEKKSKVEDAEYESSDDEDEKLDKSLEDLDEDMDSDTDAADEKKSKVEDAEYESSDDEDEKLDKSLEDLDEDMDSDTDAADEKKSKVEDAEYESSDDEDEKLDKSLEDLDEDMDSDTDAADEKKSKVEDAEYESSDDEDEKLDKSLEDLDEDMDSDTDAADEKKSKVEDAEYESSDDEDEKLDKSLEDLDEDMDSDTDAAD
YOR054C	YOR054C_idr_4	2.76171	1.0	DDDDDDDDDDDDDDDDDDDDDDDDDDDDDDDDDDDDDDDDDDDDEDDEDEDEDDEGKKKEDKGGLQRSDDDDDDDDDDDDDDDDDDDDDDDDDDDDDDDDDDDDDDDDDDDDEDDEDEDEDDEGKKKEDKGGLQRSDDDDDDDDDDDDDDDDDDDDDDDDDDDDDDDDDDDDDDDDDDDDEDDEDEDEDDEGKKKEDKGGLQRSDDDDDDDDDDDDDDDDDDDDDDDDDDDDDDDDDDDDDDDDDDDDEDDEDEDE
YOR254C	YOR254C_idr_6	2.1612	0.782560298191	QVEVYSEEDDEYSTDDDETESDDESDASDYTDIDTDTEAEDDESPEQVEVYSEEDDEYSTDDDETESDDESDASDYTDIDTDTEAEDDESPEQVEVYSEEDDEYSTDDDETESDDESDASDYTDIDTDTEAEDDESPEQVEVYSEEDDEYSTDDDETESDDESDASDYTDIDTDTEAEDDESPEQVEVYSEEDDEYSTDDDETESDDESDASDYTDIDTDTEAEDDESPEQVEVYSEEDDEYSTDDDETESDDESD
