## Supplementary File 2 for "Discovering molecular features of intrinsically disordered regions by using evolution for contrastive learning": filter_152_idr_activations.txt

YBL055C	YBL055C_idr_1	0.70278	0.80690362136	WGILLKSSNKSCSRLWKPILTQYYSMTSTAWGILLKSSNKSCSRLWKPILTQYYSMTSTAWGILLKSSNKSCSRLWKPILTQYYSMTSTAWGILLKSSNKSCSRLWKPILTQYYSMTSTAWGILLKSSNKSCSRLWKPILTQYYSMTSTAWGILLKSSNKSCSRLWKPILTQYYSMTSTAWGILLKSSNKSCSRLWKPILTQYYSMTSTAWGILLKSSNKSCSRLWKPILTQYYSMTSTAWGILLKSSNKSCSRLW
YBR203W	YBR203W_idr_2	0.643501	0.738842067897	VVSRSSSITSTSSGNSTGVHSTRRQRSNSSVASITTSIMSSIVVSRSSSITSTSSGNSTGVHSTRRQRSNSSVASITTSIMSSIVVSRSSSITSTSSGNSTGVHSTRRQRSNSSVASITTSIMSSIVVSRSSSITSTSSGNSTGVHSTRRQRSNSSVASITTSIMSSIVVSRSSSITSTSSGNSTGVHSTRRQRSNSSVASITTSIMSSIVVSRSSSITSTSSGNSTGVHSTRRQRSNSSVASITTSIMSSIVVSR
YCL027W	YCL027W_idr_1	0.812443	0.932813806586	VATIMQTTTTVLTTVAAMSTTLASNYISSQASSVATIMQTTTTVLTTVAAMSTTLASNYISSQASSVATIMQTTTTVLTTVAAMSTTLASNYISSQASSVATIMQTTTTVLTTVAAMSTTLASNYISSQASSVATIMQTTTTVLTTVAAMSTTLASNYISSQASSVATIMQTTTTVLTTVAAMSTTLASNYISSQASSVATIMQTTTTVLTTVAAMSTTLASNYISSQASSVATIMQTTTTVLTTVAAMSTTLASN
YDL235C	YDL235C_idr_2	0.607363	0.697349139316	NKTELVNTLSDKSIINGINIDEDDEEIKIQVDNKTELVNTLSDKSIINGINIDEDDEEIKIQVDNKTELVNTLSDKSIINGINIDEDDEEIKIQVDNKTELVNTLSDKSIINGINIDEDDEEIKIQVDNKTELVNTLSDKSIINGINIDEDDEEIKIQVDNKTELVNTLSDKSIINGINIDEDDEEIKIQVDNKTELVNTLSDKSIINGINIDEDDEEIKIQVDNKTELVNTLSDKSIINGINIDEDDEEIKIQVD
YDR055W	YDR055W_idr_1	0.673335	0.773096286936	QLHSLIASTALLITSALAATSSSSSIPSSCQLHSLIASTALLITSALAATSSSSSIPSSCQLHSLIASTALLITSALAATSSSSSIPSSCQLHSLIASTALLITSALAATSSSSSIPSSCQLHSLIASTALLITSALAATSSSSSIPSSCQLHSLIASTALLITSALAATSSSSSIPSSCQLHSLIASTALLITSALAATSSSSSIPSSCQLHSLIASTALLITSALAATSSSSSIPSSCQLHSLIASTALLITSA
YDR119W	YDR119W_idr_4	0.707437	0.812249949067	LSTLFFTITVVAIFIFNRIHCRSQNCLSLSLSTLFFTITVVAIFIFNRIHCRSQNCLSLSLSTLFFTITVVAIFIFNRIHCRSQNCLSLSLSTLFFTITVVAIFIFNRIHCRSQNCLSLSLSTLFFTITVVAIFIFNRIHCRSQNCLSLSLSTLFFTITVVAIFIFNRIHCRSQNCLSLSLSTLFFTITVVAIFIFNRIHCRSQNCLSLSLSTLFFTITVVAIFIFNRIHCRSQNCLSLSLSTLFFTITVVAIFIF
YDR349C	YDR349C_idr_1	0.656438	0.75369581447	TCLILWYLWLISTFQLEFATASTANTTTTAKSGTSSSTEEPFTCLILWYLWLISTFQLEFATASTANTTTTAKSGTSSSTEEPFTCLILWYLWLISTFQLEFATASTANTTTTAKSGTSSSTEEPFTCLILWYLWLISTFQLEFATASTANTTTTAKSGTSSSTEEPFTCLILWYLWLISTFQLEFATASTANTTTTAKSGTSSSTEEPFTCLILWYLWLISTFQLEFATASTANTTTTAKSGTSSSTEEPFTCLI
YFL048C	YFL048C_idr_1	0.744866	0.855224372006	MMLITMKSTVLLSVFTVLATWAGLLEAHPLGDTSDAMMLITMKSTVLLSVFTVLATWAGLLEAHPLGDTSDAMMLITMKSTVLLSVFTVLATWAGLLEAHPLGDTSDAMMLITMKSTVLLSVFTVLATWAGLLEAHPLGDTSDAMMLITMKSTVLLSVFTVLATWAGLLEAHPLGDTSDAMMLITMKSTVLLSVFTVLATWAGLLEAHPLGDTSDAMMLITMKSTVLLSVFTVLATWAGLLEAHPLGDTSDAMMLI
YGL022W	YGL022W_idr_1	0.774075	0.888761043542	GSDRSCVLSVFQTILKLVIFVAIFGAAISGSDRSCVLSVFQTILKLVIFVAIFGAAISGSDRSCVLSVFQTILKLVIFVAIFGAAISGSDRSCVLSVFQTILKLVIFVAIFGAAISGSDRSCVLSVFQTILKLVIFVAIFGAAISGSDRSCVLSVFQTILKLVIFVAIFGAAISGSDRSCVLSVFQTILKLVIFVAIFGAAISGSDRSCVLSVFQTILKLVIFVAIFGAAISGSDRSCVLSVFQTILKLVIFVAIF
YGL027C	YGL027C_idr_1	0.686001	0.787637967071	LISKSKMFKTFWILTSIVLLASATVDISKLQELISKSKMFKTFWILTSIVLLASATVDISKLQELISKSKMFKTFWILTSIVLLASATVDISKLQELISKSKMFKTFWILTSIVLLASATVDISKLQELISKSKMFKTFWILTSIVLLASATVDISKLQELISKSKMFKTFWILTSIVLLASATVDISKLQELISKSKMFKTFWILTSIVLLASATVDISKLQELISKSKMFKTFWILTSIVLLASATVDISKLQE
YHL028W	YHL028W_idr_1	0.870959	1.0	QTSMVSAKVSIWLVCSVICSSLVRATQSVCSSQNQTSMVSAKVSIWLVCSVICSSLVRATQSVCSSQNQTSMVSAKVSIWLVCSVICSSLVRATQSVCSSQNQTSMVSAKVSIWLVCSVICSSLVRATQSVCSSQNQTSMVSAKVSIWLVCSVICSSLVRATQSVCSSQNQTSMVSAKVSIWLVCSVICSSLVRATQSVCSSQNQTSMVSAKVSIWLVCSVICSSLVRATQSVCSSQNQTSMVSAKVSIWLVCSVI
YHR039C	YHR039C_idr_3	0.810645	0.93074992508	QIIQDNQKLIGITTLVASIFTLYVLVKIISTPQIIQDNQKLIGITTLVASIFTLYVLVKIISTPQIIQDNQKLIGITTLVASIFTLYVLVKIISTPQIIQDNQKLIGITTLVASIFTLYVLVKIISTPQIIQDNQKLIGITTLVASIFTLYVLVKIISTPQIIQDNQKLIGITTLVASIFTLYVLVKIISTPQIIQDNQKLIGITTLVASIFTLYVLVKIISTPQIIQDNQKLIGITTLVASIFTLYVLVKIISTP
YHR042W	YHR042W_idr_1	0.617401	0.70887445095	PFGIDNTDFTVLAGLVLAVLLYVKRNSIKELLMSDDGDITAVSSGNRDIAQVPFGIDNTDFTVLAGLVLAVLLYVKRNSIKELLMSDDGDITAVSSGNRDIAQVPFGIDNTDFTVLAGLVLAVLLYVKRNSIKELLMSDDGDITAVSSGNRDIAQVPFGIDNTDFTVLAGLVLAVLLYVKRNSIKELLMSDDGDITAVSSGNRDIAQVPFGIDNTDFTVLAGLVLAVLLYVKRNSIKELLMSDDGDITAVSSGNRD
YIL015W	YIL015W_idr_1	0.62654	0.71936720591	SAINHLCLKLILASFAIINTITALTNDGTGSAINHLCLKLILASFAIINTITALTNDGTGSAINHLCLKLILASFAIINTITALTNDGTGSAINHLCLKLILASFAIINTITALTNDGTGSAINHLCLKLILASFAIINTITALTNDGTGSAINHLCLKLILASFAIINTITALTNDGTGSAINHLCLKLILASFAIINTITALTNDGTGSAINHLCLKLILASFAIINTITALTNDGTGSAINHLCLKLILASFA
YJR051W	YJR051W_idr_1	0.669042	0.768166389993	IRSVRRVFIYVSIFVLIIVLKRTLSGTDQIRSVRRVFIYVSIFVLIIVLKRTLSGTDQIRSVRRVFIYVSIFVLIIVLKRTLSGTDQIRSVRRVFIYVSIFVLIIVLKRTLSGTDQIRSVRRVFIYVSIFVLIIVLKRTLSGTDQIRSVRRVFIYVSIFVLIIVLKRTLSGTDQIRSVRRVFIYVSIFVLIIVLKRTLSGTDQIRSVRRVFIYVSIFVLIIVLKRTLSGTDQIRSVRRVFIYVSIFVLIIVLKRTL
YLL040C	YLL040C_idr_59	0.59544	0.683659414247	GSPWIMDSRDYKYDEEIQLPDVSELKTAGDIYGSPWIMDSRDYKYDEEIQLPDVSELKTAGDIYGSPWIMDSRDYKYDEEIQLPDVSELKTAGDIYGSPWIMDSRDYKYDEEIQLPDVSELKTAGDIYGSPWIMDSRDYKYDEEIQLPDVSELKTAGDIYGSPWIMDSRDYKYDEEIQLPDVSELKTAGDIYGSPWIMDSRDYKYDEEIQLPDVSELKTAGDIYGSPWIMDSRDYKYDEEIQLPDVSELKTAGDIY
YLR087C	YLR087C_idr_1	0.659	0.756636424737	EAISQLRGVPLTHQKDFSWVFLVDWILTVVVCEAISQLRGVPLTHQKDFSWVFLVDWILTVVVCEAISQLRGVPLTHQKDFSWVFLVDWILTVVVCEAISQLRGVPLTHQKDFSWVFLVDWILTVVVCEAISQLRGVPLTHQKDFSWVFLVDWILTVVVCEAISQLRGVPLTHQKDFSWVFLVDWILTVVVCEAISQLRGVPLTHQKDFSWVFLVDWILTVVVCEAISQLRGVPLTHQKDFSWVFLVDWILTVVVC
YLR099W-A	YLR099W-A_idr_1	0.616503	0.70784401578	ADSEDTSVILQGIDTINSVEGLEEDGYLSADSEDTSVILQGIDTINSVEGLEEDGYLSADSEDTSVILQGIDTINSVEGLEEDGYLSADSEDTSVILQGIDTINSVEGLEEDGYLSADSEDTSVILQGIDTINSVEGLEEDGYLSADSEDTSVILQGIDTINSVEGLEEDGYLSADSEDTSVILQGIDTINSVEGLEEDGYLSADSEDTSVILQGIDTINSVEGLEEDGYLSADSEDTSVILQGIDTINSVEGLEE
YML109W	YML109W_idr_5	0.600142	0.689058574255	TLYMEQVGTGDIAFNGDSALGMMDKNDSDGTILIPDITLYMEQVGTGDIAFNGDSALGMMDKNDSDGTILIPDITLYMEQVGTGDIAFNGDSALGMMDKNDSDGTILIPDITLYMEQVGTGDIAFNGDSALGMMDKNDSDGTILIPDITLYMEQVGTGDIAFNGDSALGMMDKNDSDGTILIPDITLYMEQVGTGDIAFNGDSALGMMDKNDSDGTILIPDITLYMEQVGTGDIAFNGDSALGMMDKNDSDGTILI
YPL163C	YPL163C_idr_2	0.6138	0.704740049683	FYITSTFYSTYWFTTSQSAAIISTPTASTPTASTPSLTTSTNEYTTTYSDTDTTYTSTLTSTYIITLSTESANEKAEQISTSVTEIASTVTESGSTYTSTLTSTLLVTVYNSQASNTIATSTAGDAASNVDALEKLVSAEHQSQMIQTTSADEQYCSASTKYVTVTAAAVTEVVTTTAEPVVKYVTITADASNVTGSANNGTHIFYITSTFYSTYWFTTSQSAAIISTPTASTPTASTPSLTTSTNEYTTTYSDTD
