## Supplementary File 2 for "Discovering molecular features of intrinsically disordered regions by using evolution for contrastive learning": filter_154_idr_activations.txt

YAL016W	YAL016W_idr_1	0.761564	0.903796363431	SGARSTTAGAVPSAATTSTTSTTSNSKDSDSNSGARSTTAGAVPSAATTSTTSTTSNSKDSDSNSGARSTTAGAVPSAATTSTTSTTSNSKDSDSNSGARSTTAGAVPSAATTSTTSTTSNSKDSDSNSGARSTTAGAVPSAATTSTTSTTSNSKDSDSNSGARSTTAGAVPSAATTSTTSTTSNSKDSDSNSGARSTTAGAVPSAATTSTTSTTSNSKDSDSNSGARSTTAGAVPSAATTSTTSTTSNSKDSDSN
YAL017W	YAL017W_idr_1	0.643529	0.763717209158	PYIGASNLSEHSFVNLKEKHAITHKGTSSSVASLQTPPSPDQENHIDNELENYDTSLSDVSTPNKKEGDEFEQSLRDTFASFRKTKPPPPLDFEQPRLPSTASSSVDSTVSSPLTDEDIKELEFLPNESTHSYSYNPLSPNSPYIGASNLSEHSFVNLKEKHAITHKGTSSSVASLQTPPSPDQENHIDNELENYDTSLSDVSTPNKKEGDEFEQSLRDTFASFRKTKPPPPLDFEQPRLPSTASSSVDSTVSSPL
YAR019C	YAR019C_idr_6	0.598839	0.710680521612	GSLQKVSSVTAAIGSSPTKDERSNLRSSKDKSDGFSVPGSLQKVSSVTAAIGSSPTKDERSNLRSSKDKSDGFSVPGSLQKVSSVTAAIGSSPTKDERSNLRSSKDKSDGFSVPGSLQKVSSVTAAIGSSPTKDERSNLRSSKDKSDGFSVPGSLQKVSSVTAAIGSSPTKDERSNLRSSKDKSDGFSVPGSLQKVSSVTAAIGSSPTKDERSNLRSSKDKSDGFSVPGSLQKVSSVTAAIGSSPTKDERSNLRSS
YBL002W	YBL002W_idr_1	0.618638	0.734177174001	SSAAEKKPASKAPAEKKPAAKKTSTSVDGKKRSKVSSAAEKKPASKAPAEKKPAAKKTSTSVDGKKRSKVSSAAEKKPASKAPAEKKPAAKKTSTSVDGKKRSKVSSAAEKKPASKAPAEKKPAAKKTSTSVDGKKRSKVSSAAEKKPASKAPAEKKPAAKKTSTSVDGKKRSKVSSAAEKKPASKAPAEKKPAAKKTSTSVDGKKRSKVSSAAEKKPASKAPAEKKPAAKKTSTSVDGKKRSKVSSAAEKKPASK
YBL011W	YBL011W_idr_1	0.65672	0.779371363696	PAPKLTEKFASSKSTQKTTNYSSIEAKSVKTSADQPAPKLTEKFASSKSTQKTTNYSSIEAKSVKTSADQPAPKLTEKFASSKSTQKTTNYSSIEAKSVKTSADQPAPKLTEKFASSKSTQKTTNYSSIEAKSVKTSADQPAPKLTEKFASSKSTQKTTNYSSIEAKSVKTSADQPAPKLTEKFASSKSTQKTTNYSSIEAKSVKTSADQPAPKLTEKFASSKSTQKTTNYSSIEAKSVKTSADQPAPKLTEKFAS
YBL029W	YBL029W_idr_3	0.791582	0.939420454907	SSSSSESTVSSSRKRKPCHDSYTHSSPSSSESSSSSESTVSSSRKRKPCHDSYTHSSPSSSESSSSSESTVSSSRKRKPCHDSYTHSSPSSSESSSSSESTVSSSRKRKPCHDSYTHSSPSSSESSSSSESTVSSSRKRKPCHDSYTHSSPSSSESSSSSESTVSSSRKRKPCHDSYTHSSPSSSESSSSSESTVSSSRKRKPCHDSYTHSSPSSSESSSSSESTVSSSRKRKPCHDSYTHSSPSSSESSSSSEST
YBL043W	YBL043W_idr_4	0.608217	0.721809937787	ASKNDVGKEENAEKTIESEDYCDFYSSDEDPDADTLSSTDSEDDDDYEASKNDVGKEENAEKTIESEDYCDFYSSDEDPDADTLSSTDSEDDDDYEASKNDVGKEENAEKTIESEDYCDFYSSDEDPDADTLSSTDSEDDDDYEASKNDVGKEENAEKTIESEDYCDFYSSDEDPDADTLSSTDSEDDDDYEASKNDVGKEENAEKTIESEDYCDFYSSDEDPDADTLSSTDSEDDDDYEASKNDVGKEENAEKTI
YBL086C	YBL086C_idr_3	0.661136	0.784612522503	SSLTSSSSPNGKVKKTTYANATALTATGNNSYSQKSSLTSSSSPNGKVKKTTYANATALTATGNNSYSQKSSLTSSSSPNGKVKKTTYANATALTATGNNSYSQKSSLTSSSSPNGKVKKTTYANATALTATGNNSYSQKSSLTSSSSPNGKVKKTTYANATALTATGNNSYSQKSSLTSSSSPNGKVKKTTYANATALTATGNNSYSQKSSLTSSSSPNGKVKKTTYANATALTATGNNSYSQKSSLTSSSSPNG
YBL093C	YBL093C_idr_2	0.633055	0.751286663672	SQSGSNSGNNSKKRKNKSSGSSMATPTHSDSHEDMKRRRLESQSGSNSGNNSKKRKNKSSGSSMATPTHSDSHEDMKRRRLESQSGSNSGNNSKKRKNKSSGSSMATPTHSDSHEDMKRRRLESQSGSNSGNNSKKRKNKSSGSSMATPTHSDSHEDMKRRRLESQSGSNSGNNSKKRKNKSSGSSMATPTHSDSHEDMKRRRLESQSGSNSGNNSKKRKNKSSGSSMATPTHSDSHEDMKRRRLESQSGSNSGNN
YBL099W	YBL099W_idr_1	0.73359	0.870597547562	LARTAAIRSLSRTLINSTKAARPAAAALASTRRLASTKALARTAAIRSLSRTLINSTKAARPAAAALASTRRLASTKALARTAAIRSLSRTLINSTKAARPAAAALASTRRLASTKALARTAAIRSLSRTLINSTKAARPAAAALASTRRLASTKALARTAAIRSLSRTLINSTKAARPAAAALASTRRLASTKALARTAAIRSLSRTLINSTKAARPAAAALASTRRLASTKALARTAAIRSLSRTLINSTKAAR
YBR078W	YBR078W_idr_2	0.619187	0.734828516759	STSVKLSSTSTESSKSSATSSASSSGDASNAQANVSASASSSSSSSKKSKGAAPELVPATSFMGVSTSVKLSSTSTESSKSSATSSASSSGDASNAQANVSASASSSSSSSKKSKGAAPELVPATSFMGVSTSVKLSSTSTESSKSSATSSASSSGDASNAQANVSASASSSSSSSKKSKGAAPELVPATSFMGVSTSVKLSSTSTESSKSSATSSASSSGDASNAQANVSASASSSSSSSKKSKGAAPELVPATS
YBR162C	YBR162C_idr_3	0.703734	0.835165505997	AVPSSYTKDSTVLSSSAQAVETSESQSSISSSKTTSSAAAASSSSSSSAVPSSYTKDSTVLSSSAQAVETSESQSSISSSKTTSSAAAASSSSSSSAVPSSYTKDSTVLSSSAQAVETSESQSSISSSKTTSSAAAASSSSSSSAVPSSYTKDSTVLSSSAQAVETSESQSSISSSKTTSSAAAASSSSSSSAVPSSYTKDSTVLSSSAQAVETSESQSSISSSKTTSSAAAASSSSSSSAVPSSYTKDSTVLSSS
YBR202W	YBR202W_idr_4	0.71404	0.847396644962	DTDQEDSLVSTPKLAPQTTASANVSAQDSDIDLQDADTDQEDSLVSTPKLAPQTTASANVSAQDSDIDLQDADTDQEDSLVSTPKLAPQTTASANVSAQDSDIDLQDADTDQEDSLVSTPKLAPQTTASANVSAQDSDIDLQDADTDQEDSLVSTPKLAPQTTASANVSAQDSDIDLQDADTDQEDSLVSTPKLAPQTTASANVSAQDSDIDLQDADTDQEDSLVSTPKLAPQTTASANVSAQDSDIDLQDADTDQ
YBR203W	YBR203W_idr_4	0.616634	0.73179879677	NISSGSNLSRVSTAGSLKKASAKSTRSSPQKAKPISNISSGSNLSRVSTAGSLKKASAKSTRSSPQKAKPISNISSGSNLSRVSTAGSLKKASAKSTRSSPQKAKPISNISSGSNLSRVSTAGSLKKASAKSTRSSPQKAKPISNISSGSNLSRVSTAGSLKKASAKSTRSSPQKAKPISNISSGSNLSRVSTAGSLKKASAKSTRSSPQKAKPISNISSGSNLSRVSTAGSLKKASAKSTRSSPQKAKPISNISS
YBR225W	YBR225W_idr_5	0.660351	0.783680284644	ASTSHTTSPSVSPSISSSSSPKIQPQSHISSPPRTEKAPHASTSHTTSPSVSPSISSSSSPKIQPQSHISSPPRTEKAPHASTSHTTSPSVSPSISSSSSPKIQPQSHISSPPRTEKAPHASTSHTTSPSVSPSISSSSSPKIQPQSHISSPPRTEKAPHASTSHTTSPSVSPSISSSSSPKIQPQSHISSPPRTEKAPHASTSHTTSPSVSPSISSSSSPKIQPQSHISSPPRTEKAPHASTSHTTSPSVSPSIS
YCR004C	YCR004C_idr_2	0.631043	0.748899373627	KPSTEKKTTTSDAAKRQTKPAAATTAEKKEDKGLLSCCKPSTEKKTTTSDAAKRQTKPAAATTAEKKEDKGLLSCCKPSTEKKTTTSDAAKRQTKPAAATTAEKKEDKGLLSCCKPSTEKKTTTSDAAKRQTKPAAATTAEKKEDKGLLSCCKPSTEKKTTTSDAAKRQTKPAAATTAEKKEDKGLLSCCKPSTEKKTTTSDAAKRQTKPAAATTAEKKEDKGLLSCCKPSTEKKTTTSDAAKRQTKPAAATTAEK
YDL035C	YDL035C_idr_7	0.601266	0.713560562922	SNDNKRTESDETKTNSSDRSLPSNSLELQAMLSNDNKRTESDETKTNSSDRSLPSNSLELQAMLSNDNKRTESDETKTNSSDRSLPSNSLELQAMLSNDNKRTESDETKTNSSDRSLPSNSLELQAMLSNDNKRTESDETKTNSSDRSLPSNSLELQAMLSNDNKRTESDETKTNSSDRSLPSNSLELQAMLSNDNKRTESDETKTNSSDRSLPSNSLELQAMLSNDNKRTESDETKTNSSDRSLPSNSLELQAML
YDL048C	YDL048C_idr_2	0.622325	0.738553082525	STTSSSRSTLSSTLNSPPPPPLTTSYSSYNSSACQSITSSPTDNTALAHNSKCYFPHSLSPTPLSSNSSSHVILPSTTSSSRSTLSSTLNSPPPPPLTTSYSSYNSSACQSITSSPTDNTALAHNSKCYFPHSLSPTPLSSNSSSHVILPSTTSSSRSTLSSTLNSPPPPPLTTSYSSYNSSACQSITSSPTDNTALAHNSKCYFPHSLSPTPLSSNSSSHVILPSTTSSSRSTLSSTLNSPPPPPLTTSYSSYNS
YDL053C	YDL053C_idr_1	0.633935	0.752331019067	TTTSTTSVDGRTSSTLKATLSASGPNSNGPTPTTTSTTSVDGRTSSTLKATLSASGPNSNGPTPTTTSTTSVDGRTSSTLKATLSASGPNSNGPTPTTTSTTSVDGRTSSTLKATLSASGPNSNGPTPTTTSTTSVDGRTSSTLKATLSASGPNSNGPTPTTTSTTSVDGRTSSTLKATLSASGPNSNGPTPTTTSTTSVDGRTSSTLKATLSASGPNSNGPTPTTTSTTSVDGRTSSTLKATLSASGPNSNGPTP
YDL101C	YDL101C_idr_1	0.592238	0.702847007311	SLSTKREHSGDVTDSSFKRQQRSNKPSSESLSTKREHSGDVTDSSFKRQQRSNKPSSESLSTKREHSGDVTDSSFKRQQRSNKPSSESLSTKREHSGDVTDSSFKRQQRSNKPSSESLSTKREHSGDVTDSSFKRQQRSNKPSSESLSTKREHSGDVTDSSFKRQQRSNKPSSESLSTKREHSGDVTDSSFKRQQRSNKPSSESLSTKREHSGDVTDSSFKRQQRSNKPSSESLSTKREHSGDVTDSSFKRQQRSN
YDL105W	YDL105W_idr_1	0.780793	0.926616207881	SSTVISRKRRNSTVTEPDSSGETRKQKKSRSDEKSSSSKDSSTVISRKRRNSTVTEPDSSGETRKQKKSRSDEKSSSSKDSSTVISRKRRNSTVTEPDSSGETRKQKKSRSDEKSSSSKDSSTVISRKRRNSTVTEPDSSGETRKQKKSRSDEKSSSSKDSSTVISRKRRNSTVTEPDSSGETRKQKKSRSDEKSSSSKDSSTVISRKRRNSTVTEPDSSGETRKQKKSRSDEKSSSSKDSSTVISRKRRNSTVTE
YDL115C	YDL115C_idr_3	0.652	0.773770226251	EQRKKSRRDSDDEKSQQRLAAEGSTVDDDGLEQRKKSRRDSDDEKSQQRLAAEGSTVDDDGLEQRKKSRRDSDDEKSQQRLAAEGSTVDDDGLEQRKKSRRDSDDEKSQQRLAAEGSTVDDDGLEQRKKSRRDSDDEKSQQRLAAEGSTVDDDGLEQRKKSRRDSDDEKSQQRLAAEGSTVDDDGLEQRKKSRRDSDDEKSQQRLAAEGSTVDDDGLEQRKKSRRDSDDEKSQQRLAAEGSTVDDDGLEQRKKSRR
YDL138W	YDL138W_idr_6	0.608018	0.721573465281	SSSTTSNDTSFSPSHNSNARTSSNWTSDLASKHSQYTSPQSSSTTSNDTSFSPSHNSNARTSSNWTSDLASKHSQYTSPQSSSTTSNDTSFSPSHNSNARTSSNWTSDLASKHSQYTSPQSSSTTSNDTSFSPSHNSNARTSSNWTSDLASKHSQYTSPQSSSTTSNDTSFSPSHNSNARTSSNWTSDLASKHSQYTSPQSSSTTSNDTSFSPSHNSNARTSSNWTSDLASKHSQYTSPQSSSTTSNDTSFSPSHN
YDL175C	YDL175C_idr_1	0.773766	0.918277563407	EKNTAPFVVDTAPTTPPDKLVAPSIEEVNSNEKNTAPFVVDTAPTTPPDKLVAPSIEEVNSNEKNTAPFVVDTAPTTPPDKLVAPSIEEVNSNEKNTAPFVVDTAPTTPPDKLVAPSIEEVNSNEKNTAPFVVDTAPTTPPDKLVAPSIEEVNSNEKNTAPFVVDTAPTTPPDKLVAPSIEEVNSNEKNTAPFVVDTAPTTPPDKLVAPSIEEVNSNEKNTAPFVVDTAPTTPPDKLVAPSIEEVNSNEKNTAPFV
YDL194W	YDL194W_idr_7	0.842628	1.0	HSTSTASNTTDKFSGNQSTLRYHTASSHSDHSTSTASNTTDKFSGNQSTLRYHTASSHSDHSTSTASNTTDKFSGNQSTLRYHTASSHSDHSTSTASNTTDKFSGNQSTLRYHTASSHSDHSTSTASNTTDKFSGNQSTLRYHTASSHSDHSTSTASNTTDKFSGNQSTLRYHTASSHSDHSTSTASNTTDKFSGNQSTLRYHTASSHSDHSTSTASNTTDKFSGNQSTLRYHTASSHSDHSTSTASNTTDKFSGN
YDR005C	YDR005C_idr_1	0.616316	0.731420851032	ENENYNATLQQQLAAPETNQSPCSSPFYSNRRDSNSFENENYNATLQQQLAAPETNQSPCSSPFYSNRRDSNSFENENYNATLQQQLAAPETNQSPCSSPFYSNRRDSNSFENENYNATLQQQLAAPETNQSPCSSPFYSNRRDSNSFENENYNATLQQQLAAPETNQSPCSSPFYSNRRDSNSFENENYNATLQQQLAAPETNQSPCSSPFYSNRRDSNSFENENYNATLQQQLAAPETNQSPCSSPFYSNRRDS
YDR083W	YDR083W_idr_4	0.60543	0.718502505845	IEERRQKLERRQKFIEVETEKEELEKKRRKIEERRQKLERRQKFIEVETEKEELEKKRRKIEERRQKLERRQKFIEVETEKEELEKKRRKIEERRQKLERRQKFIEVETEKEELEKKRRKIEERRQKLERRQKFIEVETEKEELEKKRRKIEERRQKLERRQKFIEVETEKEELEKKRRKIEERRQKLERRQKFIEVETEKEELEKKRRKIEERRQKLERRQKFIEVETEKEELEKKRRKIEERRQKLERRQKFIE
YDR110W	YDR110W_idr_1	0.614	0.728673016457	TKPRYNDVLFDDDDSVPSESVTRKSQRRKATSPGESRTKPRYNDVLFDDDDSVPSESVTRKSQRRKATSPGESRTKPRYNDVLFDDDDSVPSESVTRKSQRRKATSPGESRTKPRYNDVLFDDDDSVPSESVTRKSQRRKATSPGESRTKPRYNDVLFDDDDSVPSESVTRKSQRRKATSPGESRTKPRYNDVLFDDDDSVPSESVTRKSQRRKATSPGESRTKPRYNDVLFDDDDSVPSESVTRKSQRRKATSPG
YDR148C	YDR148C_idr_2	0.596856	0.708326760723	APAEGSGESKPEPTEQAEPSQGVAARENSSEETASKKEAAPKKEAAPKKEVTEPKKADQPKKTVSKAQEPPVASNSFTPFPRTEAPAEGSGESKPEPTEQAEPSQGVAARENSSEETASKKEAAPKKEAAPKKEVTEPKKADQPKKTVSKAQEPPVASNSFTPFPRTEAPAEGSGESKPEPTEQAEPSQGVAARENSSEETASKKEAAPKKEAAPKKEVTEPKKADQPKKTVSKAQEPPVASNSFTPFPRTEAPAE
YDR211W	YDR211W_idr_3	0.620161	0.735984706744	DDEDSSTEACKEINTLSNQLDELYLSDDSISSATKKTKKRRTMSVNSIYTDREEIDSEFEDDEDSSTEACKEINTLSNQLDELYLSDDSISSATKKTKKRRTMSVNSIYTDREEIDSEFEDDEDSSTEACKEINTLSNQLDELYLSDDSISSATKKTKKRRTMSVNSIYTDREEIDSEFEDDEDSSTEACKEINTLSNQLDELYLSDDSISSATKKTKKRRTMSVNSIYTDREEIDSEFEDDEDSSTEACKEINTL
YDR223W	YDR223W_idr_1	0.646276	0.766976681675	LLSAPVNSTVRRKPHSPNKKKPKETGTAASFSSSSLLSAPVNSTVRRKPHSPNKKKPKETGTAASFSSSSLLSAPVNSTVRRKPHSPNKKKPKETGTAASFSSSSLLSAPVNSTVRRKPHSPNKKKPKETGTAASFSSSSLLSAPVNSTVRRKPHSPNKKKPKETGTAASFSSSSLLSAPVNSTVRRKPHSPNKKKPKETGTAASFSSSSLLSAPVNSTVRRKPHSPNKKKPKETGTAASFSSSSLLSAPVNSTVR
YDR223W	YDR223W_idr_12	0.609902	0.723809520441	LSDDINTPESLSSCSSSVSSRENQKGDATFDNLSDDINTPESLSSCSSSVSSRENQKGDATFDNLSDDINTPESLSSCSSSVSSRENQKGDATFDNLSDDINTPESLSSCSSSVSSRENQKGDATFDNLSDDINTPESLSSCSSSVSSRENQKGDATFDNLSDDINTPESLSSCSSSVSSRENQKGDATFDNLSDDINTPESLSSCSSSVSSRENQKGDATFDNLSDDINTPESLSSCSSSVSSRENQKGDATFDN
YDR224C	YDR224C_idr_1	0.683222	0.810822419263	SAKAEKKPASKAPAEKKPAAKKTSTSTDGKKRSKASAKAEKKPASKAPAEKKPAAKKTSTSTDGKKRSKASAKAEKKPASKAPAEKKPAAKKTSTSTDGKKRSKASAKAEKKPASKAPAEKKPAAKKTSTSTDGKKRSKASAKAEKKPASKAPAEKKPAAKKTSTSTDGKKRSKASAKAEKKPASKAPAEKKPAAKKTSTSTDGKKRSKASAKAEKKPASKAPAEKKPAAKKTSTSTDGKKRSKASAKAEKKPASK
YDR293C	YDR293C_idr_10	0.597703	0.709331574349	SPSSSDSLSKDDLSVRRKRSSTINNDSDSLSSPTKSGVRRRSSLKQRPTQKKNDDVEVEGQSLLLVEEEEINDSPSSSDSLSKDDLSVRRKRSSTINNDSDSLSSPTKSGVRRRSSLKQRPTQKKNDDVEVEGQSLLLVEEEEINDSPSSSDSLSKDDLSVRRKRSSTINNDSDSLSSPTKSGVRRRSSLKQRPTQKKNDDVEVEGQSLLLVEEEEINDSPSSSDSLSKDDLSVRRKRSSTINNDSDSLSSPTKSG
YDR295C	YDR295C_idr_3	0.692984	0.822407732927	FPNLPTVDSTINKDGTPNSVSSTSSNSNSTFPNLPTVDSTINKDGTPNSVSSTSSNSNSTFPNLPTVDSTINKDGTPNSVSSTSSNSNSTFPNLPTVDSTINKDGTPNSVSSTSSNSNSTFPNLPTVDSTINKDGTPNSVSSTSSNSNSTFPNLPTVDSTINKDGTPNSVSSTSSNSNSTFPNLPTVDSTINKDGTPNSVSSTSSNSNSTFPNLPTVDSTINKDGTPNSVSSTSSNSNSTFPNLPTVDSTINKDGT
YDR330W	YDR330W_idr_2	0.598882	0.710731098292	ALLSSNNTPTPSNSTPMAPTSVDSDADAQLAERLQREAYQQQQPDALLSSNNTPTPSNSTPMAPTSVDSDADAQLAERLQREAYQQQQPDALLSSNNTPTPSNSTPMAPTSVDSDADAQLAERLQREAYQQQQPDALLSSNNTPTPSNSTPMAPTSVDSDADAQLAERLQREAYQQQQPDALLSSNNTPTPSNSTPMAPTSVDSDADAQLAERLQREAYQQQQPDALLSSNNTPTPSNSTPMAPTSVDSDADAQLA
YDR359C	YDR359C_idr_1	0.656393	0.778983161149	SSRPSSAVPNSASLSEDQSSDRSKFPKADDSSRPSSAVPNSASLSEDQSSDRSKFPKADDSSRPSSAVPNSASLSEDQSSDRSKFPKADDSSRPSSAVPNSASLSEDQSSDRSKFPKADDSSRPSSAVPNSASLSEDQSSDRSKFPKADDSSRPSSAVPNSASLSEDQSSDRSKFPKADDSSRPSSAVPNSASLSEDQSSDRSKFPKADDSSRPSSAVPNSASLSEDQSSDRSKFPKADDSSRPSSAVPNSASLSE
YDR407C	YDR407C_idr_9	0.59746	0.70904395927	CPVEKLNFESSSTGISPVDSNSKATASTTASSTPRNSISIAAMQSPRNSIMSLSAPCPVEKLNFESSSTGISPVDSNSKATASTTASSTPRNSISIAAMQSPRNSIMSLSAPCPVEKLNFESSSTGISPVDSNSKATASTTASSTPRNSISIAAMQSPRNSIMSLSAPCPVEKLNFESSSTGISPVDSNSKATASTTASSTPRNSISIAAMQSPRNSIMSLSAPCPVEKLNFESSSTGISPVDSNSKATASTTASS
YDR420W	YDR420W_idr_12	0.725809	0.861363023849	NTSSELDNSIGELSTFILSYRSGSSTTTLSPKSISSLSVVKKKKNQQKKNATKSTEDLHPPQVDTSSNTSSELDNSIGELSTFILSYRSGSSTTTLSPKSISSLSVVKKKKNQQKKNATKSTEDLHPPQVDTSSNTSSELDNSIGELSTFILSYRSGSSTTTLSPKSISSLSVVKKKKNQQKKNATKSTEDLHPPQVDTSSNTSSELDNSIGELSTFILSYRSGSSTTTLSPKSISSLSVVKKKKNQQKKNATKST
YDR451C	YDR451C_idr_1	0.611053	0.725175232281	ESRNTVLPSLPNIITGTSNSPFQLHTLPNTNESRNTVLPSLPNIITGTSNSPFQLHTLPNTNESRNTVLPSLPNIITGTSNSPFQLHTLPNTNESRNTVLPSLPNIITGTSNSPFQLHTLPNTNESRNTVLPSLPNIITGTSNSPFQLHTLPNTNESRNTVLPSLPNIITGTSNSPFQLHTLPNTNESRNTVLPSLPNIITGTSNSPFQLHTLPNTNESRNTVLPSLPNIITGTSNSPFQLHTLPNTNESRNTVLP
YDR457W	YDR457W_idr_17	0.623035	0.739395767828	QGALVDYSLKRFLGEKDKNTQASSTEKSDIYERQGALVDYSLKRFLGEKDKNTQASSTEKSDIYERQGALVDYSLKRFLGEKDKNTQASSTEKSDIYERQGALVDYSLKRFLGEKDKNTQASSTEKSDIYERQGALVDYSLKRFLGEKDKNTQASSTEKSDIYERQGALVDYSLKRFLGEKDKNTQASSTEKSDIYERQGALVDYSLKRFLGEKDKNTQASSTEKSDIYERQGALVDYSLKRFLGEKDKNTQASST
YDR499W	YDR499W_idr_4	0.616381	0.7314984491	STTLSTNTNTITPDSSSVAIEAKPQSPQSKKRKISDSTTLSTNTNTITPDSSSVAIEAKPQSPQSKKRKISDSTTLSTNTNTITPDSSSVAIEAKPQSPQSKKRKISDSTTLSTNTNTITPDSSSVAIEAKPQSPQSKKRKISDSTTLSTNTNTITPDSSSVAIEAKPQSPQSKKRKISDSTTLSTNTNTITPDSSSVAIEAKPQSPQSKKRKISDSTTLSTNTNTITPDSSSVAIEAKPQSPQSKKRKISDSTTL
YEL005C	YEL005C_idr_2	0.632572	0.750713131192	IATSEASIHENASPSPLLEHDELPAESINSFYGENELQSDSLAPLQTHDDNISIATSEASIHENASPSPLLEHDELPAESINSFYGENELQSDSLAPLQTHDDNISIATSEASIHENASPSPLLEHDELPAESINSFYGENELQSDSLAPLQTHDDNISIATSEASIHENASPSPLLEHDELPAESINSFYGENELQSDSLAPLQTHDDNISIATSEASIHENASPSPLLEHDELPAESINSFYGENELQSDSLAP
YEL037C	YEL037C_idr_1	0.622241	0.738452565794	KSTKTKVTEPPIAPESATTPGRENSTEASPSTDASAAPAATAPEGSQPQEEQTATTERTESASTPGFVKSTKTKVTEPPIAPESATTPGRENSTEASPSTDASAAPAATAPEGSQPQEEQTATTERTESASTPGFVKSTKTKVTEPPIAPESATTPGRENSTEASPSTDASAAPAATAPEGSQPQEEQTATTERTESASTPGFVKSTKTKVTEPPIAPESATTPGRENSTEASPSTDASAAPAATAPEGSQPQEEQ
YEL040W	YEL040W_idr_3	0.681533	0.808819016832	DPHKGATTSSTQKSSSSTATSSSKTSSDHSSSTKKSSKTSSTASSSSSSSSSSSSSSSTATKNGDKVVSSVSSSVTSQTQTTSSVSGSASSSTSSMSGNNAGANVAANWRLTVDPHKGATTSSTQKSSSSTATSSSKTSSDHSSSTKKSSKTSSTASSSSSSSSSSSSSSSTATKNGDKVVSSVSSSVTSQTQTTSSVSGSASSSTSSMSGNNAGANVAANWRLTVDPHKGATTSSTQKSSSSTATSSSKTSSDHS
YER011W	YER011W_idr_3	0.650338	0.771797028355	GVSKMLTMVPWYSSRLEPALKSLNGDASSSAAPSSSAAPTSSAAPSSSAAPTSSAASSSSEAKSSSAAPSSSEAKSSSAAPSSSEAKSSSAAPSSSEAKSSSAAPSSTEAKITSAAPSSTGAKTSAISQITDGQIQATKAVSEQTENGAAKAFVGMGAGVVAAAAMLLGVSKMLTMVPWYSSRLEPALKSLNGDASSSAAPSSSAAPTSSAAPSSSAAPTSSAASSSSEAKSSSAAPSSSEAKSSSAAPSSSEAKS
YER028C	YER028C_idr_8	0.625478	0.742294766551	PSTSPFQYLKSGFPEDPASTPYVHSSGSSLALGELSSNSSIFSKSRRNLAAMSGPDSLSSSKNQSSASLLSQTSHPSKSFSRPPTDLSPLRRIMPSVNTGDMEISRTVSVSSSSSSLPSTSPFQYLKSGFPEDPASTPYVHSSGSSLALGELSSNSSIFSKSRRNLAAMSGPDSLSSSKNQSSASLLSQTSHPSKSFSRPPTDLSPLRRIMPSVNTGDMEISRTVSVSSSSSSLPSTSPFQYLKSGFPEDPASTPY
YER030W	YER030W_idr_1	0.618325	0.733805665296	SDEAKEKRELESQKESSHNKSEKSVEPKPKRRRRRNYSDEAKEKRELESQKESSHNKSEKSVEPKPKRRRRRNYSDEAKEKRELESQKESSHNKSEKSVEPKPKRRRRRNYSDEAKEKRELESQKESSHNKSEKSVEPKPKRRRRRNYSDEAKEKRELESQKESSHNKSEKSVEPKPKRRRRRNYSDEAKEKRELESQKESSHNKSEKSVEPKPKRRRRRNYSDEAKEKRELESQKESSHNKSEKSVEPKPKRRRR
YER083C	YER083C_idr_2	0.699082	0.829644442401	SSHLNAESPLDAPSAAKTTPPASVHSATPDIKEDSNVASSHLNAESPLDAPSAAKTTPPASVHSATPDIKEDSNVASSHLNAESPLDAPSAAKTTPPASVHSATPDIKEDSNVASSHLNAESPLDAPSAAKTTPPASVHSATPDIKEDSNVASSHLNAESPLDAPSAAKTTPPASVHSATPDIKEDSNVASSHLNAESPLDAPSAAKTTPPASVHSATPDIKEDSNVASSHLNAESPLDAPSAAKTTPPASVHSAT
YER088C	YER088C_idr_1	0.664999	0.789196255204	SISTSLNSASIHLSSMDTHPQLHSLTRQPHSSSTAMSKNEAQESSPSLPASSSSSTSASASASSKNSSKNPSSSISTSLNSASIHLSSMDTHPQLHSLTRQPHSSSTAMSKNEAQESSPSLPASSSSSTSASASASSKNSSKNPSSSISTSLNSASIHLSSMDTHPQLHSLTRQPHSSSTAMSKNEAQESSPSLPASSSSSTSASASASSKNSSKNPSSSISTSLNSASIHLSSMDTHPQLHSLTRQPHSSSTAMS
YER128W	YER128W_idr_2	0.686373	0.814562264138	KETNNSKDPDPTTTDSTDTSPQAKNDAEILSETKKETNNSKDPDPTTTDSTDTSPQAKNDAEILSETKKETNNSKDPDPTTTDSTDTSPQAKNDAEILSETKKETNNSKDPDPTTTDSTDTSPQAKNDAEILSETKKETNNSKDPDPTTTDSTDTSPQAKNDAEILSETKKETNNSKDPDPTTTDSTDTSPQAKNDAEILSETKKETNNSKDPDPTTTDSTDTSPQAKNDAEILSETKKETNNSKDPDPTTTDSTD
YER140W	YER140W_idr_1	0.689284	0.818016616031	QHKDTAVAKDTAKKRLLRRNSAPSAIHIISRLDKKWSFQHKDTAVAKDTAKKRLLRRNSAPSAIHIISRLDKKWSFQHKDTAVAKDTAKKRLLRRNSAPSAIHIISRLDKKWSFQHKDTAVAKDTAKKRLLRRNSAPSAIHIISRLDKKWSFQHKDTAVAKDTAKKRLLRRNSAPSAIHIISRLDKKWSFQHKDTAVAKDTAKKRLLRRNSAPSAIHIISRLDKKWSFQHKDTAVAKDTAKKRLLRRNSAPSAIHI
YER158C	YER158C_idr_2	0.690088	0.818971560344	SVPSSLSTTTDAANSSFINSSISSPAPSSSSSSSLVSRGPMQSISSSPTPAPSSGSSKSKNASVPSSLSTTTDAANSSFINSSISSPAPSSSSSSSLVSRGPMQSISSSPTPAPSSGSSKSKNASVPSSLSTTTDAANSSFINSSISSPAPSSSSSSSLVSRGPMQSISSSPTPAPSSGSSKSKNASVPSSLSTTTDAANSSFINSSISSPAPSSSSSSSLVSRGPMQSISSSPTPAPSSGSSKSKNASVPSSLST
YER164W	YER164W_idr_8	0.668358	0.793182404974	FLNEVHNPVAKKSASSSDTTPTPSKKGKGITGSSKKVFLNEVHNPVAKKSASSSDTTPTPSKKGKGITGSSKKVFLNEVHNPVAKKSASSSDTTPTPSKKGKGITGSSKKVFLNEVHNPVAKKSASSSDTTPTPSKKGKGITGSSKKVFLNEVHNPVAKKSASSSDTTPTPSKKGKGITGSSKKVFLNEVHNPVAKKSASSSDTTPTPSKKGKGITGSSKKVFLNEVHNPVAKKSASSSDTTPTPSKKGKGITGSS
YER173W	YER173W_idr_1	0.59512	0.706266203106	DSTNLNKRPLLQYSLSSLGSQITKWSSSRPTSPVRKARSTENDFLSKQDTSSILPSINDSTNLNKRPLLQYSLSSLGSQITKWSSSRPTSPVRKARSTENDFLSKQDTSSILPSINDSTNLNKRPLLQYSLSSLGSQITKWSSSRPTSPVRKARSTENDFLSKQDTSSILPSINDSTNLNKRPLLQYSLSSLGSQITKWSSSRPTSPVRKARSTENDFLSKQDTSSILPSINDSTNLNKRPLLQYSLSSLGSQITK
YFR003C	YFR003C_idr_6	0.700771	0.831649259564	HHSDDDGSSSSGSSSSESENEKDLDFNERRQRRLERRHRKLEKKRHHSDDDGSSSSGSSSSESENEKDLDFNERRQRRLERRHRKLEKKRHHSDDDGSSSSGSSSSESENEKDLDFNERRQRRLERRHRKLEKKRHHSDDDGSSSSGSSSSESENEKDLDFNERRQRRLERRHRKLEKKRHHSDDDGSSSSGSSSSESENEKDLDFNERRQRRLERRHRKLEKKRHHSDDDGSSSSGSSSSESENEKDLDFNERRQ
YFR016C	YFR016C_idr_11	0.60109	0.713351606959	RRKKNKKKKTTNRRGRNSSNPADTTDLSKQSTLRRKKNKKKKTTNRRGRNSSNPADTTDLSKQSTLRRKKNKKKKTTNRRGRNSSNPADTTDLSKQSTLRRKKNKKKKTTNRRGRNSSNPADTTDLSKQSTLRRKKNKKKKTTNRRGRNSSNPADTTDLSKQSTLRRKKNKKKKTTNRRGRNSSNPADTTDLSKQSTLRRKKNKKKKTTNRRGRNSSNPADTTDLSKQSTLRRKKNKKKKTTNRRGRNSSNPADTT
YGL008C	YGL008C_idr_1	0.617608	0.732954208652	TDTSSSSSSSSASSVSAHQPTQEKPAKTYDDAASESSDDDDIDALIEELQSNTDTSSSSSSSSASSVSAHQPTQEKPAKTYDDAASESSDDDDIDALIEELQSNTDTSSSSSSSSASSVSAHQPTQEKPAKTYDDAASESSDDDDIDALIEELQSNTDTSSSSSSSSASSVSAHQPTQEKPAKTYDDAASESSDDDDIDALIEELQSNTDTSSSSSSSSASSVSAHQPTQEKPAKTYDDAASESSDDDDIDALIEE
YGL045W	YGL045W_idr_7	0.5986	0.7103965141	SPNDKVSVPSEDKQELEQKRLQQLESDPPPCDDYSPNDKVSVPSEDKQELEQKRLQQLESDPPPCDDYSPNDKVSVPSEDKQELEQKRLQQLESDPPPCDDYSPNDKVSVPSEDKQELEQKRLQQLESDPPPCDDYSPNDKVSVPSEDKQELEQKRLQQLESDPPPCDDYSPNDKVSVPSEDKQELEQKRLQQLESDPPPCDDYSPNDKVSVPSEDKQELEQKRLQQLESDPPPCDDYSPNDKVSVPSEDKQELEQ
YGL130W	YGL130W_idr_2	0.649559	0.770872783733	RRANMAGGSGRPLPSQSQNATLSTSKPVHSQPPSNDKEPKYVDEDDWSDRRANMAGGSGRPLPSQSQNATLSTSKPVHSQPPSNDKEPKYVDEDDWSDRRANMAGGSGRPLPSQSQNATLSTSKPVHSQPPSNDKEPKYVDEDDWSDRRANMAGGSGRPLPSQSQNATLSTSKPVHSQPPSNDKEPKYVDEDDWSDRRANMAGGSGRPLPSQSQNATLSTSKPVHSQPPSNDKEPKYVDEDDWSDRRANMAGGSGR
YGL209W	YGL209W_idr_5	0.647589	0.768535504476	PVSAPSTTIESPSSPSDSSHTSASSSAISLPFSNAPSQPVSAPSTTIESPSSPSDSSHTSASSSAISLPFSNAPSQPVSAPSTTIESPSSPSDSSHTSASSSAISLPFSNAPSQPVSAPSTTIESPSSPSDSSHTSASSSAISLPFSNAPSQPVSAPSTTIESPSSPSDSSHTSASSSAISLPFSNAPSQPVSAPSTTIESPSSPSDSSHTSASSSAISLPFSNAPSQPVSAPSTTIESPSSPSDSSHTSASSSAI
YGR013W	YGR013W_idr_15	0.620843	0.736793792155	SETLLNSNDDGSIHNSDQNTGLNKDKEASIADNNSANKCATSSETLLNSNDDGSIHNSDQNTGLNKDKEASIADNNSANKCATSSETLLNSNDDGSIHNSDQNTGLNKDKEASIADNNSANKCATSSETLLNSNDDGSIHNSDQNTGLNKDKEASIADNNSANKCATSSETLLNSNDDGSIHNSDQNTGLNKDKEASIADNNSANKCATSSETLLNSNDDGSIHNSDQNTGLNKDKEASIADNNSANKCATSSETL
YGR014W	YGR014W_idr_2	0.62007	0.735876479722	DSNSNSGGSSDGSSSSNSNSGSSGSGSNSNSGVSSSSGNSYQDAGTLEYSSKSNSNVSTSSKSDSNSNSGGSSDGSSSSNSNSGSSGSGSNSNSGVSSSSGNSYQDAGTLEYSSKSNSNVSTSSKSDSNSNSGGSSDGSSSSNSNSGSSGSGSNSNSGVSSSSGNSYQDAGTLEYSSKSNSNVSTSSKSDSNSNSGGSSDGSSSSNSNSGSSGSGSNSNSGVSSSSGNSYQDAGTLEYSSKSNSNVSTSSKSDSNS
YGR023W	YGR023W_idr_1	0.642238	0.762184488168	ASCNPTRKKSSASSLSMWRTILMALTTLPLSVLSQELVPANSTTSSTAPSITSLSAVESFTSSTDATSSASLSTPSIASVSFTSFPQSSSLLTLSSTLSSELSSSSMQVSSSSTSSSSSEVTSSSSSSSSTLFSYSSSFSSSSSSSSSSSSSSSSSSSSSSSYFTLSTSSSSSIYSSSSYPSFSSSSSSNPTSSITSTSASSSITPASEYSNLAKTITSIIEGQTILSNYYTTITYSPTASASSGKNSHHSGLSKK
YGR053C	YGR053C_idr_3	0.614108	0.728800554575	LNQSVISEYLENAAERSMENKVNETQNSKEDELNQSVISEYLENAAERSMENKVNETQNSKEDELNQSVISEYLENAAERSMENKVNETQNSKEDELNQSVISEYLENAAERSMENKVNETQNSKEDELNQSVISEYLENAAERSMENKVNETQNSKEDELNQSVISEYLENAAERSMENKVNETQNSKEDELNQSVISEYLENAAERSMENKVNETQNSKEDELNQSVISEYLENAAERSMENKVNETQNSKEDE
YGR159C	YGR159C_idr_1	0.771769	0.915907320886	AKTTKVKGNKKEVKASKQAKEEKAKAVSSSSSESSSSSSSSSESESESESESESSSSSSSSDSESSSSSSSDSESEAETKKEESKDSSSSSSDSSSDEEEEEEKEETKKEESKESSSSDSSSSSSSDSESEKEESNDKKRKSEDAEEEEDEESSNKKQKNEEAKTTKVKGNKKEVKASKQAKEEKAKAVSSSSSESSSSSSSSSESESESESESESSSSSSSSDSESSSSSSSDSESEAETKKEESKDSSSSSSDS
YGR189C	YGR189C_idr_2	0.615336	0.730258082543	RYDQAQEDFAVLANGGSISSSSTSSSTVSSSASSTVSSSVSSTVSSSASSTVSSSVSSTVSSSSSVSSSSSTSPSSSTATSSKTLASSSVTTSSSISSFEKQSSSSSKKTVASSSTSESIISSTKTPATVSSTTRSTVAPTTQQSSVSSDSPVQDKGGVATSSNDVTSSTTQISSKYTSTIQSSSSEASSTNSVQISNGADLAQSLPREGKLFSVLVALLALLRYDQAQEDFAVLANGGSISSSSTSSSTVSSSAS
YGR279C	YGR279C_idr_2	0.712536	0.845611818674	PVAALEENAVVNSAPAAATSTTSSAASVATAAASSSENNSQVSAAASPASSSAATSTQSSSSSQASSSSSSGEDPVAALEENAVVNSAPAAATSTTSSAASVATAAASSSENNSQVSAAASPASSSAATSTQSSSSSQASSSSSSGEDPVAALEENAVVNSAPAAATSTTSSAASVATAAASSSENNSQVSAAASPASSSAATSTQSSSSSQASSSSSSGEDPVAALEENAVVNSAPAAATSTTSSAASVATAAAS
YHL028W	YHL028W_idr_4	0.683035	0.810601155129	TPLSSVQSVETSTESSVYVSSSSITSSSSTSIVDTTTISPTLTSTSTTPLTTASTSTTPSTDITSALPTTTSTKLSTSIPTSTTSSTSTTTSTSSSTSTTVSVTSSTSTTTSTTSSTLISTSTSSSSSYRTRPARKAQDFENEYQSKFYQSKYPNEVTTTTLHTPSPSSNSTFSTPRLIYTDEKGQIMSESPSPRQSTYSLTAGSPPNDPSTLASPFHDPILPRRTSTFLHSPIQKQHEKMESNVTLGEDTVLVDQ
YHL029C	YHL029C_idr_7	0.68477	0.812659661384	ENTESSITSLPSSPTTSTMASLQSSSNSSAHISNYENTESSITSLPSSPTTSTMASLQSSSNSSAHISNYENTESSITSLPSSPTTSTMASLQSSSNSSAHISNYENTESSITSLPSSPTTSTMASLQSSSNSSAHISNYENTESSITSLPSSPTTSTMASLQSSSNSSAHISNYENTESSITSLPSSPTTSTMASLQSSSNSSAHISNYENTESSITSLPSSPTTSTMASLQSSSNSSAHISNYENTESSITSLP
YHR082C	YHR082C_idr_2	0.67071	0.795974166988	DDGQYDGPQDDENDCDSSDCDDDEDTKVDTDDGQYDGPQDDENDCDSSDCDDDEDTKVDTDDGQYDGPQDDENDCDSSDCDDDEDTKVDTDDGQYDGPQDDENDCDSSDCDDDEDTKVDTDDGQYDGPQDDENDCDSSDCDDDEDTKVDTDDGQYDGPQDDENDCDSSDCDDDEDTKVDTDDGQYDGPQDDENDCDSSDCDDDEDTKVDTDDGQYDGPQDDENDCDSSDCDDDEDTKVDTDDGQYDGPQDDENDCD
YHR116W	YHR116W_idr_2	0.656193	0.778746476432	MTMTNDNRDTTNTNSGSTSSNNSQPSSSSTPPAAMTMTNDNRDTTNTNSGSTSSNNSQPSSSSTPPAAMTMTNDNRDTTNTNSGSTSSNNSQPSSSSTPPAAMTMTNDNRDTTNTNSGSTSSNNSQPSSSSTPPAAMTMTNDNRDTTNTNSGSTSSNNSQPSSSSTPPAAMTMTNDNRDTTNTNSGSTSSNNSQPSSSSTPPAAMTMTNDNRDTTNTNSGSTSSNNSQPSSSSTPPAAMTMTNDNRDTTNTNSGST
YHR143W	YHR143W_idr_2	0.596903	0.708383137806	KTLAPARVVVKTISYTTTRVYPITLANSVVSSTTEKITEVSTVSASEQVSATQTNSLVSTSTVSTISPTISSGSSTSSSSTYDIESSQSIESSGTSSATAEPSASSGFRLTSSSAFVSSTAPFSSQLSSSSSSSSFATIITLAPSSSKSGNSQLTLASSSSTSAVESSQTGSTIARTTSTLVPSSSVDTTSRATTSMPLESSSTQSISVSSSDGTCYVFYDDDDYYSTVYLTNPSQSVDAATTITSTNTIYATVTI
YHR150W	YHR150W_idr_2	0.61891	0.734499237813	KSPTVAEDLSGSSSSGNSEMSHPSLTASSATSQGISKKSPTVAEDLSGSSSSGNSEMSHPSLTASSATSQGISKKSPTVAEDLSGSSSSGNSEMSHPSLTASSATSQGISKKSPTVAEDLSGSSSSGNSEMSHPSLTASSATSQGISKKSPTVAEDLSGSSSSGNSEMSHPSLTASSATSQGISKKSPTVAEDLSGSSSSGNSEMSHPSLTASSATSQGISKKSPTVAEDLSGSSSSGNSEMSHPSLTASSATSQG
YHR168W	YHR168W_idr_1	0.596982	0.708476156455	SIAWSSVFKRELRLERFLPRVYSTKVPDNASIAWSSVFKRELRLERFLPRVYSTKVPDNASIAWSSVFKRELRLERFLPRVYSTKVPDNASIAWSSVFKRELRLERFLPRVYSTKVPDNASIAWSSVFKRELRLERFLPRVYSTKVPDNASIAWSSVFKRELRLERFLPRVYSTKVPDNASIAWSSVFKRELRLERFLPRVYSTKVPDNASIAWSSVFKRELRLERFLPRVYSTKVPDNASIAWSSVFKRELRLER
YHR184W	YHR184W_idr_1	0.591041	0.70142569649	RSSGTYENDPSGEITSTSPKQSKQKKPTKFRERRSSGTYENDPSGEITSTSPKQSKQKKPTKFRERRSSGTYENDPSGEITSTSPKQSKQKKPTKFRERRSSGTYENDPSGEITSTSPKQSKQKKPTKFRERRSSGTYENDPSGEITSTSPKQSKQKKPTKFRERRSSGTYENDPSGEITSTSPKQSKQKKPTKFRERRSSGTYENDPSGEITSTSPKQSKQKKPTKFRERRSSGTYENDPSGEITSTSPKQSKQK
YIL011W	YIL011W_idr_2	0.620571	0.736471445397	AGISITSLGQTVSESGSESATASSDASSASESSSAASSSASESSSAASSSASESSSAASSSASESSSAASSSASEAAKSSSSAKSSGSSAASSAASSASSKASSAASSSAKASSSAEKSTNSSSSATSKNAGAAMDMGFFSAGVGAAIAGAAAMLLAGISITSLGQTVSESGSESATASSDASSASESSSAASSSASESSSAASSSASESSSAASSSASESSSAASSSASEAAKSSSSAKSSGSSAASSAASSASS
YIL055C	YIL055C_idr_1	0.830194	0.985243776062	TLEPHYSAKSAASASAFVARSATESSTASTKAAPRKKTLEPHYSAKSAASASAFVARSATESSTASTKAAPRKKTLEPHYSAKSAASASAFVARSATESSTASTKAAPRKKTLEPHYSAKSAASASAFVARSATESSTASTKAAPRKKTLEPHYSAKSAASASAFVARSATESSTASTKAAPRKKTLEPHYSAKSAASASAFVARSATESSTASTKAAPRKKTLEPHYSAKSAASASAFVARSATESSTASTKAAP
YIL079C	YIL079C_idr_1	0.624266	0.740855913051	STLLSEVESIDTLPYVKDTTPTGSDSSSFNKLLAPSIEDVSTLLSEVESIDTLPYVKDTTPTGSDSSSFNKLLAPSIEDVSTLLSEVESIDTLPYVKDTTPTGSDSSSFNKLLAPSIEDVSTLLSEVESIDTLPYVKDTTPTGSDSSSFNKLLAPSIEDVSTLLSEVESIDTLPYVKDTTPTGSDSSSFNKLLAPSIEDVSTLLSEVESIDTLPYVKDTTPTGSDSSSFNKLLAPSIEDVSTLLSEVESIDTLPYV
YIL101C	YIL101C_idr_5	0.610607	0.724645627239	SEESSSVLLSSSTSSPPKRRTSTGSTFLDANASSSSTSEESSSVLLSSSTSSPPKRRTSTGSTFLDANASSSSTSEESSSVLLSSSTSSPPKRRTSTGSTFLDANASSSSTSEESSSVLLSSSTSSPPKRRTSTGSTFLDANASSSSTSEESSSVLLSSSTSSPPKRRTSTGSTFLDANASSSSTSEESSSVLLSSSTSSPPKRRTSTGSTFLDANASSSSTSEESSSVLLSSSTSSPPKRRTSTGSTFLDANASS
YIL117C	YIL117C_idr_1	0.603921	0.716711313261	TVITIAKRGLPKLTTSTSSTTTASSSSTITSVASSSSSLPLLTVITIAKRGLPKLTTSTSSTTTASSSSTITSVASSSSSLPLLTVITIAKRGLPKLTTSTSSTTTASSSSTITSVASSSSSLPLLTVITIAKRGLPKLTTSTSSTTTASSSSTITSVASSSSSLPLLTVITIAKRGLPKLTTSTSSTTTASSSSTITSVASSSSSLPLLTVITIAKRGLPKLTTSTSSTTTASSSSTITSVASSSSSLPLLTVIT
YIL123W	YIL123W_idr_2	0.738898	0.876897633507	DSDGHTVTPAASEVATAATSAIITTSVLAPTSSAAAADSSASIAVSSAALAKNEKISDAAASATASTSQGASSSSSSSSATSTLESSSVSSSSEEAAPTSTVVSTSSATQSSASSATKSSTSSTSPSTSTSTSTSSTSSSSSSSSSSSSSSSGSGSIYGDLADFSGDSDGHTVTPAASEVATAATSAIITTSVLAPTSSAAAADSSASIAVSSAALAKNEKISDAAASATASTSQGASSSSSSSSATSTLESSSVS
YIL130W	YIL130W_idr_8	0.745544	0.884784624689	DSSSPIQPVLSSNSKNSTPDEFLPNMKSDSNSASSNREQDSVDTYSDSSSPIQPVLSSNSKNSTPDEFLPNMKSDSNSASSNREQDSVDTYSDSSSPIQPVLSSNSKNSTPDEFLPNMKSDSNSASSNREQDSVDTYSDSSSPIQPVLSSNSKNSTPDEFLPNMKSDSNSASSNREQDSVDTYSDSSSPIQPVLSSNSKNSTPDEFLPNMKSDSNSASSNREQDSVDTYSDSSSPIQPVLSSNSKNSTPDEFLPNM
YIL135C	YIL135C_idr_5	0.653901	0.776025946191	NATSTSSTANPLRRPPMQGHYSFSSSLLNSPSHLPSPPSASASPPNATSTSSTANPLRRPPMQGHYSFSSSLLNSPSHLPSPPSASASPPNATSTSSTANPLRRPPMQGHYSFSSSLLNSPSHLPSPPSASASPPNATSTSSTANPLRRPPMQGHYSFSSSLLNSPSHLPSPPSASASPPNATSTSSTANPLRRPPMQGHYSFSSSLLNSPSHLPSPPSASASPPNATSTSSTANPLRRPPMQGHYSFSSSLLNSP
YIR004W	YIR004W_idr_5	0.59174	0.702256002886	RTTSGNLTVHDGNKKNEQVGAEAKKKKTKLEQRTTSGNLTVHDGNKKNEQVGAEAKKKKTKLEQRTTSGNLTVHDGNKKNEQVGAEAKKKKTKLEQRTTSGNLTVHDGNKKNEQVGAEAKKKKTKLEQRTTSGNLTVHDGNKKNEQVGAEAKKKKTKLEQRTTSGNLTVHDGNKKNEQVGAEAKKKKTKLEQRTTSGNLTVHDGNKKNEQVGAEAKKKKTKLEQRTTSGNLTVHDGNKKNEQVGAEAKKKKTKLEQ
YJL079C	YJL079C_idr_2	0.73602	0.873481196439	YETLAPASTATPTSTATALVAPPVAPSSASSNSDVVLSALKNLASVWGKTTDSTTTLTSSESTSQSLAQATTTSTPAAASTTSTPAATTTTSQAAATSSASSSYETLAPASTATPTSTATALVAPPVAPSSASSNSDVVLSALKNLASVWGKTTDSTTTLTSSESTSQSLAQATTTSTPAAASTTSTPAATTTTSQAAATSSASSSYETLAPASTATPTSTATALVAPPVAPSSASSNSDVVLSALKNLASVWGKT
YJL124C	YJL124C_idr_1	0.590775	0.701110423394	SANSKDRNQSNQDAKRQQQNFPKKISEGEASANSKDRNQSNQDAKRQQQNFPKKISEGEASANSKDRNQSNQDAKRQQQNFPKKISEGEASANSKDRNQSNQDAKRQQQNFPKKISEGEASANSKDRNQSNQDAKRQQQNFPKKISEGEASANSKDRNQSNQDAKRQQQNFPKKISEGEASANSKDRNQSNQDAKRQQQNFPKKISEGEASANSKDRNQSNQDAKRQQQNFPKKISEGEASANSKDRNQSNQDAKR
YJL198W	YJL198W_idr_2	0.708144	0.840399166723	VAAKPSPFRRMKEKIFYKRRSSSASSVSSTANENLQLDTVAAKPSPFRRMKEKIFYKRRSSSASSVSSTANENLQLDTVAAKPSPFRRMKEKIFYKRRSSSASSVSSTANENLQLDTVAAKPSPFRRMKEKIFYKRRSSSASSVSSTANENLQLDTVAAKPSPFRRMKEKIFYKRRSSSASSVSSTANENLQLDTVAAKPSPFRRMKEKIFYKRRSSSASSVSSTANENLQLDTVAAKPSPFRRMKEKIFYKRRSS
YJL201W	YJL201W_idr_3	0.59637	0.707750469514	SPPSSVSSSSTIPVLPKPRKSSPTRYSELGCLTLPRSRSPSPQRSVTSPTYTPVALQNTPVLKPKSSSRNVSSPSFNAKPPLPIKAVTRPQLSLTSNSNTDLALASSSTDTLSSPTKTPSADSLPLSNSSTDLTISDNIKEMVKDEPAKDKNSVETDIFVQQFESLTLVQNAKIKKFDKELQEKKKKNETTSKTADKFSQKGYSDIKASNKVSRLSPPSSVSSSSTIPVLPKPRKSSPTRYSELGCLTLPRSRSPS
YJR030C	YJR030C_idr_5	0.590017	0.700210936588	SSLSPSTTTGTLSTVSSSSCFSRNVTRSSTENSELANMKDSSSSLSPSTTTGTLSTVSSSSCFSRNVTRSSTENSELANMKDSSSSLSPSTTTGTLSTVSSSSCFSRNVTRSSTENSELANMKDSSSSLSPSTTTGTLSTVSSSSCFSRNVTRSSTENSELANMKDSSSSLSPSTTTGTLSTVSSSSCFSRNVTRSSTENSELANMKDSSSSLSPSTTTGTLSTVSSSSCFSRNVTRSSTENSELANMKDSSSSLS
YJR043C	YJR043C_idr_8	0.636878	0.75582321505	TSTPPRKPSPVVKRALSSSKKQETPSSNKRLKKQGTLESFFKRKAKTSTPPRKPSPVVKRALSSSKKQETPSSNKRLKKQGTLESFFKRKAKTSTPPRKPSPVVKRALSSSKKQETPSSNKRLKKQGTLESFFKRKAKTSTPPRKPSPVVKRALSSSKKQETPSSNKRLKKQGTLESFFKRKAKTSTPPRKPSPVVKRALSSSKKQETPSSNKRLKKQGTLESFFKRKAKTSTPPRKPSPVVKRALSSSKKQETPS
YJR115W	YJR115W_idr_4	0.677196	0.803671088884	VLCDAADGSSTAEAHSASPASSDSSPLTNNIRVLCDAADGSSTAEAHSASPASSDSSPLTNNIRVLCDAADGSSTAEAHSASPASSDSSPLTNNIRVLCDAADGSSTAEAHSASPASSDSSPLTNNIRVLCDAADGSSTAEAHSASPASSDSSPLTNNIRVLCDAADGSSTAEAHSASPASSDSSPLTNNIRVLCDAADGSSTAEAHSASPASSDSSPLTNNIRVLCDAADGSSTAEAHSASPASSDSSPLTNNIR
YJR140C	YJR140C_idr_20	0.641079	0.760809085411	QSLTDVNDENNPALPSSGSVTSKSTPDPTSKPSAIKKRVTKKEVFDRVRLLVDKITQSLTDVNDENNPALPSSGSVTSKSTPDPTSKPSAIKKRVTKKEVFDRVRLLVDKITQSLTDVNDENNPALPSSGSVTSKSTPDPTSKPSAIKKRVTKKEVFDRVRLLVDKITQSLTDVNDENNPALPSSGSVTSKSTPDPTSKPSAIKKRVTKKEVFDRVRLLVDKITQSLTDVNDENNPALPSSGSVTSKSTPDPTSKP
YKL062W	YKL062W_idr_3	0.598535	0.710319481925	HKNSSNSKPTQQIIPEGTATTERRGSTISPTTTINNSNPNHKNSSNSKPTQQIIPEGTATTERRGSTISPTTTINNSNPNHKNSSNSKPTQQIIPEGTATTERRGSTISPTTTINNSNPNHKNSSNSKPTQQIIPEGTATTERRGSTISPTTTINNSNPNHKNSSNSKPTQQIIPEGTATTERRGSTISPTTTINNSNPNHKNSSNSKPTQQIIPEGTATTERRGSTISPTTTINNSNPNHKNSSNSKPTQQIIPE
YKL081W	YKL081W_idr_2	0.609519	0.723354684002	TPPKKQKAEKPKAEKSKAEKKKDEAKPADDAAPAKKPKHTPPKKQKAEKPKAEKSKAEKKKDEAKPADDAAPAKKPKHTPPKKQKAEKPKAEKSKAEKKKDEAKPADDAAPAKKPKHTPPKKQKAEKPKAEKSKAEKKKDEAKPADDAAPAKKPKHTPPKKQKAEKPKAEKSKAEKKKDEAKPADDAAPAKKPKHTPPKKQKAEKPKAEKSKAEKKKDEAKPADDAAPAKKPKHTPPKKQKAEKPKAEKSKAEKKK
YKL096W	YKL096W_idr_2	0.758736	0.900439628067	DSSSSSSASASSASASSSTKHSSSIESVETSTTVETSSASSPTDSSSSSSASASSASASSSTKHSSSIESVETSTTVETSSASSPTDSSSSSSASASSASASSSTKHSSSIESVETSTTVETSSASSPTDSSSSSSASASSASASSSTKHSSSIESVETSTTVETSSASSPTDSSSSSSASASSASASSSTKHSSSIESVETSTTVETSSASSPTDSSSSSSASASSASASSSTKHSSSIESVETSTTVETSSASS
YKL171W	YKL171W_idr_10	0.590956	0.701325533443	ARRSKSVEMHIYDSPDSSQSEISAASSSSSNLSSLSSSTKASAVTNSGVTTSSPSGSSTDARRSKSVEMHIYDSPDSSQSEISAASSSSSNLSSLSSSTKASAVTNSGVTTSSPSGSSTDARRSKSVEMHIYDSPDSSQSEISAASSSSSNLSSLSSSTKASAVTNSGVTTSSPSGSSTDARRSKSVEMHIYDSPDSSQSEISAASSSSSNLSSLSSSTKASAVTNSGVTTSSPSGSSTDARRSKSVEMHIYDSPD
YKR013W	YKR013W_idr_3	0.741802	0.880343921426	AVVAESATFEESSTETSEAFSTATATIQAVQTSASATQDDVTTTLTSSTQPTSTTTPTTTTTSPTTTTSPTTTASPTTTASPTTATTTQSTASSTQAVVAESATFEESSTETSEAFSTATATIQAVQTSASATQDDVTTTLTSSTQPTSTTTPTTTTTSPTTTTSPTTTASPTTTASPTTATTTQSTASSTQAVVAESATFEESSTETSEAFSTATATIQAVQTSASATQDDVTTTLTSSTQPTSTTTPTTTTTSP
YKR042W	YKR042W_idr_2	0.783309	0.929602354115	AATTATSAAADGKVESVAAATTTLSSTAAAATTSAAASSSSSSSSSSSSSSSVAATTATSAAADGKVESVAAATTTLSSTAAAATTSAAASSSSSSSSSSSSSSSVAATTATSAAADGKVESVAAATTTLSSTAAAATTSAAASSSSSSSSSSSSSSSVAATTATSAAADGKVESVAAATTTLSSTAAAATTSAAASSSSSSSSSSSSSSSVAATTATSAAADGKVESVAAATTTLSSTAAAATTSAAASSSSSSS
YKR045C	YKR045C_idr_2	0.598345	0.710093690648	ASVSSSKPRRGTRAGPTRVKRAELDPDGTTISSSLRPLVDRNSLHSSESASVSSSKPRRGTRAGPTRVKRAELDPDGTTISSSLRPLVDRNSLHSSESASVSSSKPRRGTRAGPTRVKRAELDPDGTTISSSLRPLVDRNSLHSSESASVSSSKPRRGTRAGPTRVKRAELDPDGTTISSSLRPLVDRNSLHSSESASVSSSKPRRGTRAGPTRVKRAELDPDGTTISSSLRPLVDRNSLHSSESASVSSSKPRRG
YKR050W	YKR050W_idr_3	0.60604	0.719225858477	ENITHEDDIKETDHDGESEERDTVSTKSKPKKQSPENITHEDDIKETDHDGESEERDTVSTKSKPKKQSPENITHEDDIKETDHDGESEERDTVSTKSKPKKQSPENITHEDDIKETDHDGESEERDTVSTKSKPKKQSPENITHEDDIKETDHDGESEERDTVSTKSKPKKQSPENITHEDDIKETDHDGESEERDTVSTKSKPKKQSPENITHEDDIKETDHDGESEERDTVSTKSKPKKQSPENITHEDDIKE
YKR092C	YKR092C_idr_1	0.72134	0.856060182713	ASKKIKVDEVPKLSVKEKEIEEKSSSSSSSSSSSSSSSSSSSSSSSSSGESSSSSSSSSSSSSSDSSDSSDSESSSSSSSSSSSSSSSSDSESSSESDSSSSGSSSSSSSSSDESSSESESEDETKKRDESTSSDSSDSDSDSDSGSSSELETKEATADESKAEETPASSNESTPSASSSSSANKLNIPAGTDEIKEGQRKHFSRVDRSKINFEAWELTDNTYKGAAGTWGEKANEKLGRVRGKDFTKNKNKMKRG
YLR032W	YLR032W_idr_13	0.664985	0.789179490626	DSDVVDKKLFDIENTAVSDNLPSTWQDNKKDSDVVDKKLFDIENTAVSDNLPSTWQDNKKDSDVVDKKLFDIENTAVSDNLPSTWQDNKKDSDVVDKKLFDIENTAVSDNLPSTWQDNKKDSDVVDKKLFDIENTAVSDNLPSTWQDNKKDSDVVDKKLFDIENTAVSDNLPSTWQDNKKDSDVVDKKLFDIENTAVSDNLPSTWQDNKKDSDVVDKKLFDIENTAVSDNLPSTWQDNKKDSDVVDKKLFDIENTA
YLR051C	YLR051C_idr_1	0.69747	0.827731582838	DQSVEDLFGALRDASASLEVKNSAKEQVSLQDQSVEDLFGALRDASASLEVKNSAKEQVSLQDQSVEDLFGALRDASASLEVKNSAKEQVSLQDQSVEDLFGALRDASASLEVKNSAKEQVSLQDQSVEDLFGALRDASASLEVKNSAKEQVSLQDQSVEDLFGALRDASASLEVKNSAKEQVSLQDQSVEDLFGALRDASASLEVKNSAKEQVSLQDQSVEDLFGALRDASASLEVKNSAKEQVSLQDQSVEDLF
YLR054C	YLR054C_idr_11	0.601598	0.713954919555	YISNCDANTSGGQKRVKSPTKADTGYDDKHLPDDTIHTFEDEYISNCDANTSGGQKRVKSPTKADTGYDDKHLPDDTIHTFEDEYISNCDANTSGGQKRVKSPTKADTGYDDKHLPDDTIHTFEDEYISNCDANTSGGQKRVKSPTKADTGYDDKHLPDDTIHTFEDEYISNCDANTSGGQKRVKSPTKADTGYDDKHLPDDTIHTFEDEYISNCDANTSGGQKRVKSPTKADTGYDDKHLPDDTIHTFEDEYISN
YLR074C	YLR074C_idr_2	0.801173	0.950803391113	NVKTTEPTLPWAAADAEANTAAVTEAESTASASTNVKTTEPTLPWAAADAEANTAAVTEAESTASASTNVKTTEPTLPWAAADAEANTAAVTEAESTASASTNVKTTEPTLPWAAADAEANTAAVTEAESTASASTNVKTTEPTLPWAAADAEANTAAVTEAESTASASTNVKTTEPTLPWAAADAEANTAAVTEAESTASASTNVKTTEPTLPWAAADAEANTAAVTEAESTASASTNVKTTEPTLPWAAADAEA
YLR098C	YLR098C_idr_1	0.708596	0.840936411319	MLEPSPPPLTTTVTPSLPSSLKKSVTDNDQNNNNVPRKRMLEPSPPPLTTTVTPSLPSSLKKSVTDNDQNNNNVPRKRMLEPSPPPLTTTVTPSLPSSLKKSVTDNDQNNNNVPRKRMLEPSPPPLTTTVTPSLPSSLKKSVTDNDQNNNNVPRKRMLEPSPPPLTTTVTPSLPSSLKKSVTDNDQNNNNVPRKRMLEPSPPPLTTTVTPSLPSSLKKSVTDNDQNNNNVPRKRMLEPSPPPLTTTVTPSLPSSLK
YLR110C	YLR110C_idr_2	0.659522	0.782697116422	PKNGTSTAAPVTSTEAPKNTTSAAPTHSVTSYTGAAAKALPAAGALLAGAAALLLPKNGTSTAAPVTSTEAPKNTTSAAPTHSVTSYTGAAAKALPAAGALLAGAAALLLPKNGTSTAAPVTSTEAPKNTTSAAPTHSVTSYTGAAAKALPAAGALLAGAAALLLPKNGTSTAAPVTSTEAPKNTTSAAPTHSVTSYTGAAAKALPAAGALLAGAAALLLPKNGTSTAAPVTSTEAPKNTTSAAPTHSVTSYTGAA
YLR135W	YLR135W_idr_7	0.653366	0.775391438747	ADDTHSNANVTAKRRPAIRKANSKLKTKPKTKRDPKIIADDTHSNANVTAKRRPAIRKANSKLKTKPKTKRDPKIIADDTHSNANVTAKRRPAIRKANSKLKTKPKTKRDPKIIADDTHSNANVTAKRRPAIRKANSKLKTKPKTKRDPKIIADDTHSNANVTAKRRPAIRKANSKLKTKPKTKRDPKIIADDTHSNANVTAKRRPAIRKANSKLKTKPKTKRDPKIIADDTHSNANVTAKRRPAIRKANSKLKTK
YLR273C	YLR273C_idr_1	0.658972	0.782043934512	PYSHGKKLKPSLKLAKTISTSSFVSSTTSNSFSPLEDSTSASSSTSSSSSGKSVPYSHGKKLKPSLKLAKTISTSSFVSSTTSNSFSPLEDSTSASSSTSSSSSGKSVPYSHGKKLKPSLKLAKTISTSSFVSSTTSNSFSPLEDSTSASSSTSSSSSGKSVPYSHGKKLKPSLKLAKTISTSSFVSSTTSNSFSPLEDSTSASSSTSSSSSGKSVPYSHGKKLKPSLKLAKTISTSSFVSSTTSNSFSPLEDSTS
YLR286C	YLR286C_idr_2	0.65006	0.771467961618	TVATSKTSAASTSSASTSSASTSQKKTTQSTTSTQSKSKVTLSPTASSAIKTSITQTTKTLTSSTKTKSSLGTTTTESTLNSVAITSMKTTLSSQITSAALVTPQTTTTSIVSSAPIQTAITSTLSPATKSSSVVSLQTATTSTLSPTTTSTSSGSTSSGSTSSDSTARTLAKELNAQYAAGKLNGKSTCTEGEIACSATVATSKTSAASTSSASTSSASTSQKKTTQSTTSTQSKSKVTLSPTASSAIKTSITQT
YLR309C	YLR309C_idr_17	0.651067	0.772662703058	KERQYSDKSGRVSRSGSIGTLANANIDSSPANNSNPTKLEKIRSSSSLELDSEKERQYSDKSGRVSRSGSIGTLANANIDSSPANNSNPTKLEKIRSSSSLELDSEKERQYSDKSGRVSRSGSIGTLANANIDSSPANNSNPTKLEKIRSSSSLELDSEKERQYSDKSGRVSRSGSIGTLANANIDSSPANNSNPTKLEKIRSSSSLELDSEKERQYSDKSGRVSRSGSIGTLANANIDSSPANNSNPTKLEKIRS
YLR310C	YLR310C_idr_1	0.711812	0.844752368792	SDTNTSIPNTSSAREAGNASQTPSISSSSNTSTTTNTESSSASLSSSPSTSELTSDTNTSIPNTSSAREAGNASQTPSISSSSNTSTTTNTESSSASLSSSPSTSELTSDTNTSIPNTSSAREAGNASQTPSISSSSNTSTTTNTESSSASLSSSPSTSELTSDTNTSIPNTSSAREAGNASQTPSISSSSNTSTTTNTESSSASLSSSPSTSELTSDTNTSIPNTSSAREAGNASQTPSISSSSNTSTTTNTESS
YLR332W	YLR332W_idr_1	0.609442	0.723263787451	LSFTTKNSFRLLLLILSCISTIRAQFFVQSSSSNSSAVSTARSSVSRVSSSSSILSSSMVSSSSADSSSLTSSTSSRSLVSHTSSSTSIASISFTSFSFSSDSSTSSSSSASSDSSSSSSFSISSTSATSESSTSSTQTSTSSSSSLSSTPSSSSSPSTITSAPSTSSTPSTTAYNQGSTITSIINGLSFTTKNSFRLLLLILSCISTIRAQFFVQSSSSNSSAVSTARSSVSRVSSSSSILSSSMVSSSSADSSS
YLR362W	YLR362W_idr_2	0.595867	0.707153381741	DKRIEQVNRLKNLMEKVSSLSTATLSMNSELDKRIEQVNRLKNLMEKVSSLSTATLSMNSELDKRIEQVNRLKNLMEKVSSLSTATLSMNSELDKRIEQVNRLKNLMEKVSSLSTATLSMNSELDKRIEQVNRLKNLMEKVSSLSTATLSMNSELDKRIEQVNRLKNLMEKVSSLSTATLSMNSELDKRIEQVNRLKNLMEKVSSLSTATLSMNSELDKRIEQVNRLKNLMEKVSSLSTATLSMNSELDKRIEQVN
YLR390W-A	YLR390W-A_idr_2	0.733748	0.870785565486	KSSCSEQNASLGDSSSSASSSASSSSKASSSTKASSSSASSSTKASSSSASSSTKASSSSAAPSSSKASSTESSSSSSSSTKAPSSEESSSTYVSSSKQASSTSEAHSSSAASSTVSQETVSSALPTSTAVISTFSEGSGNVLEAGKSVFIAAVAAMLIKSSCSEQNASLGDSSSSASSSASSSSKASSSTKASSSSASSSTKASSSSASSSTKASSSSAAPSSSKASSTESSSSSSSSTKAPSSEESSSTYVSSS
YLR410W	YLR410W_idr_7	0.746555	0.885984105482	NITSPNLSFQKRKTRRKSVSVEKLKRPASSGSSSSTSVNKTLDNITSPNLSFQKRKTRRKSVSVEKLKRPASSGSSSSTSVNKTLDNITSPNLSFQKRKTRRKSVSVEKLKRPASSGSSSSTSVNKTLDNITSPNLSFQKRKTRRKSVSVEKLKRPASSGSSSSTSVNKTLDNITSPNLSFQKRKTRRKSVSVEKLKRPASSGSSSSTSVNKTLDNITSPNLSFQKRKTRRKSVSVEKLKRPASSGSSSSTSVNKT
YLR422W	YLR422W_idr_4	0.60464	0.717564679793	ITTETAPEISSYNISTEESSSHSPFSPFNSSTENKIITTETAPEISSYNISTEESSSHSPFSPFNSSTENKIITTETAPEISSYNISTEESSSHSPFSPFNSSTENKIITTETAPEISSYNISTEESSSHSPFSPFNSSTENKIITTETAPEISSYNISTEESSSHSPFSPFNSSTENKIITTETAPEISSYNISTEESSSHSPFSPFNSSTENKIITTETAPEISSYNISTEESSSHSPFSPFNSSTENKIITTE
YLR436C	YLR436C_idr_19	0.691342	0.820459222109	RAVSTSSHDNSSSSHASLPSSSSAAYHTKPRAVSTSSHDNSSSSHASLPSSSSAAYHTKPRAVSTSSHDNSSSSHASLPSSSSAAYHTKPRAVSTSSHDNSSSSHASLPSSSSAAYHTKPRAVSTSSHDNSSSSHASLPSSSSAAYHTKPRAVSTSSHDNSSSSHASLPSSSSAAYHTKPRAVSTSSHDNSSSSHASLPSSSSAAYHTKPRAVSTSSHDNSSSSHASLPSSSSAAYHTKPRAVSTSSHDNSSSSHA
YML006C	YML006C_idr_6	0.629243	0.746762915622	KNSKALNNNNRNSIPPPTISSSKASNGKLESNVSDDQWSNINTQTSTATRTNKNSKALNNNNRNSIPPPTISSSKASNGKLESNVSDDQWSNINTQTSTATRTNKNSKALNNNNRNSIPPPTISSSKASNGKLESNVSDDQWSNINTQTSTATRTNKNSKALNNNNRNSIPPPTISSSKASNGKLESNVSDDQWSNINTQTSTATRTNKNSKALNNNNRNSIPPPTISSSKASNGKLESNVSDDQWSNINTQTSTA
YML114C	YML114C_idr_6	0.608052	0.721613785152	DATTSHSPHSTPNENAPTSPPADIATDHDITMDATTSHSPHSTPNENAPTSPPADIATDHDITMDATTSHSPHSTPNENAPTSPPADIATDHDITMDATTSHSPHSTPNENAPTSPPADIATDHDITMDATTSHSPHSTPNENAPTSPPADIATDHDITMDATTSHSPHSTPNENAPTSPPADIATDHDITMDATTSHSPHSTPNENAPTSPPADIATDHDITMDATTSHSPHSTPNENAPTSPPADIATDHDITM
YMR031C	YMR031C_idr_17	0.658772	0.78180633022	SNDAKVLTTTANRHQTEKKTSQEKIKASFDALSNDAKVLTTTANRHQTEKKTSQEKIKASFDALSNDAKVLTTTANRHQTEKKTSQEKIKASFDALSNDAKVLTTTANRHQTEKKTSQEKIKASFDALSNDAKVLTTTANRHQTEKKTSQEKIKASFDALSNDAKVLTTTANRHQTEKKTSQEKIKASFDALSNDAKVLTTTANRHQTEKKTSQEKIKASFDALSNDAKVLTTTANRHQTEKKTSQEKIKASFDAL
YMR305C	YMR305C_idr_2	0.653167	0.775154329611	GETIVPVNENAVVATTSSTAVASQATTSTLEPTTSANVVTSQQQTSTLQSSEAASTVGSSTSSSPSSSSSTSSSASSSAGETIVPVNENAVVATTSSTAVASQATTSTLEPTTSANVVTSQQQTSTLQSSEAASTVGSSTSSSPSSSSSTSSSASSSAGETIVPVNENAVVATTSSTAVASQATTSTLEPTTSANVVTSQQQTSTLQSSEAASTVGSSTSSSPSSSSSTSSSASSSAGETIVPVNENAVVATTSST
YMR307W	YMR307W_idr_3	0.602519	0.715047446585	SCSSALKEIGSMGTNSASGSVDLGSGTESSTASSNASGSSSKSNSGSSGSSSSSSSSSASSSSSSKKNAATNVSCSSALKEIGSMGTNSASGSVDLGSGTESSTASSNASGSSSKSNSGSSGSSSSSSSSSASSSSSSKKNAATNVSCSSALKEIGSMGTNSASGSVDLGSGTESSTASSNASGSSSKSNSGSSGSSSSSSSSSASSSSSSKKNAATNVSCSSALKEIGSMGTNSASGSVDLGSGTESSTASSNAS
YNL058C	YNL058C_idr_5	0.818393	0.97123884572	TTTSSTALSKPTSSVVSETSSKSLPSLTSSAFSTSSGATSSSTTTSSTALSKPTSSVVSETSSKSLPSLTSSAFSTSSGATSSSTTTSSTALSKPTSSVVSETSSKSLPSLTSSAFSTSSGATSSSTTTSSTALSKPTSSVVSETSSKSLPSLTSSAFSTSSGATSSSTTTSSTALSKPTSSVVSETSSKSLPSLTSSAFSTSSGATSSSTTTSSTALSKPTSSVVSETSSKSLPSLTSSAFSTSSGATSSSTTTS
YNL066W	YNL066W_idr_3	0.740529	0.878832279947	TSTEASSTVASTTTLISESSVTKSSSKVASSSESTEQIATTSSSAQTTLTSSETSTSESSVPISTSGSASTSSAASSATTSTEASSTVASTTTLISESSVTKSSSKVASSSESTEQIATTSSSAQTTLTSSETSTSESSVPISTSGSASTSSAASSATTSTEASSTVASTTTLISESSVTKSSSKVASSSESTEQIATTSSSAQTTLTSSETSTSESSVPISTSGSASTSSAASSATTSTEASSTVASTTTLISES
YNL071W	YNL071W_idr_2	0.726556	0.862250626903	PAFKDFKLEDSGSDSKTSTKAQPAEPQAEKKQEAPAEETKTSAPEAKKSDVAAPAFKDFKLEDSGSDSKTSTKAQPAEPQAEKKQEAPAEETKTSAPEAKKSDVAAPAFKDFKLEDSGSDSKTSTKAQPAEPQAEKKQEAPAEETKTSAPEAKKSDVAAPAFKDFKLEDSGSDSKTSTKAQPAEPQAEKKQEAPAEETKTSAPEAKKSDVAAPAFKDFKLEDSGSDSKTSTKAQPAEPQAEKKQEAPAEETKTSAP
YNL071W	YNL071W_idr_3	0.674009	0.799889155723	SKQSSQTSGAAAATPAAATSSTTAGSAPSPSSKQSSQTSGAAAATPAAATSSTTAGSAPSPSSKQSSQTSGAAAATPAAATSSTTAGSAPSPSSKQSSQTSGAAAATPAAATSSTTAGSAPSPSSKQSSQTSGAAAATPAAATSSTTAGSAPSPSSKQSSQTSGAAAATPAAATSSTTAGSAPSPSSKQSSQTSGAAAATPAAATSSTTAGSAPSPSSKQSSQTSGAAAATPAAATSSTTAGSAPSPSSKQSSQTS
YNL085W	YNL085W_idr_8	0.602996	0.715613693194	EEDSEKNNKDGKKSNLSSPSSASSSASPATTVTKNASEKLTYEKSSEEDSEKNNKDGKKSNLSSPSSASSSASPATTVTKNASEKLTYEKSSEEDSEKNNKDGKKSNLSSPSSASSSASPATTVTKNASEKLTYEKSSEEDSEKNNKDGKKSNLSSPSSASSSASPATTVTKNASEKLTYEKSSEEDSEKNNKDGKKSNLSSPSSASSSASPATTVTKNASEKLTYEKSSEEDSEKNNKDGKKSNLSSPSSASSSA
YNL123W	YNL123W_idr_3	0.743562	0.882432773689	YKNVADPLPADALKPRSAKIIPIPVNNEKVYKNVADPLPADALKPRSAKIIPIPVNNEKVYKNVADPLPADALKPRSAKIIPIPVNNEKVYKNVADPLPADALKPRSAKIIPIPVNNEKVYKNVADPLPADALKPRSAKIIPIPVNNEKVYKNVADPLPADALKPRSAKIIPIPVNNEKVYKNVADPLPADALKPRSAKIIPIPVNNEKVYKNVADPLPADALKPRSAKIIPIPVNNEKVYKNVADPLPADALKPR
YNL138W	YNL138W_idr_5	0.600553	0.712713987105	KNPELRQSSTVSSTGSKSGPPPRPKKPSTLKTKRPPKNPELRQSSTVSSTGSKSGPPPRPKKPSTLKTKRPPKNPELRQSSTVSSTGSKSGPPPRPKKPSTLKTKRPPKNPELRQSSTVSSTGSKSGPPPRPKKPSTLKTKRPPKNPELRQSSTVSSTGSKSGPPPRPKKPSTLKTKRPPKNPELRQSSTVSSTGSKSGPPPRPKKPSTLKTKRPPKNPELRQSSTVSSTGSKSGPPPRPKKPSTLKTKRPPKNPE
YNL216W	YNL216W_idr_9	0.704695	0.836306275399	TAATANIASTSGASVTEPTTDDTAADEKKETAATANIASTSGASVTEPTTDDTAADEKKETAATANIASTSGASVTEPTTDDTAADEKKETAATANIASTSGASVTEPTTDDTAADEKKETAATANIASTSGASVTEPTTDDTAADEKKETAATANIASTSGASVTEPTTDDTAADEKKETAATANIASTSGASVTEPTTDDTAADEKKETAATANIASTSGASVTEPTTDDTAADEKKETAATANIASTSGASVT
YNL238W	YNL238W_idr_4	0.66248	0.786207208769	DKEEVEPAATESTVSQYSASSTSISISATSTSSISIGVETSAIPQTTTASTDPDSDPNTPKKLSSPRQAMHDKEEVEPAATESTVSQYSASSTSISISATSTSSISIGVETSAIPQTTTASTDPDSDPNTPKKLSSPRQAMHDKEEVEPAATESTVSQYSASSTSISISATSTSSISIGVETSAIPQTTTASTDPDSDPNTPKKLSSPRQAMHDKEEVEPAATESTVSQYSASSTSISISATSTSSISIGVETSAI
YNL243W	YNL243W_idr_17	0.637379	0.756418605145	DRDRARLELERSINNAEADSAAATAAAETMTDRDRARLELERSINNAEADSAAATAAAETMTDRDRARLELERSINNAEADSAAATAAAETMTDRDRARLELERSINNAEADSAAATAAAETMTDRDRARLELERSINNAEADSAAATAAAETMTDRDRARLELERSINNAEADSAAATAAAETMTDRDRARLELERSINNAEADSAAATAAAETMTDRDRARLELERSINNAEADSAAATAAAETMTDRDRARLE
YNL283C	YNL283C_idr_5	0.824154	0.978076034788	STSSTATSTSTTSSSSTSVSSKTSTKLDTKTSTSSSATHSSSSSSTTSTTTSSSETTTSSSSSSSSSSTSTTSTTSTTSSTTSTSSSPSTTSSSTSASSSSETSSTQATSSSTTSTSSSTSTATVTSTPSSTSIGTSTHYTTRVVTQSVVSQANQQASTIFTTRTSVYATVSSTSSSTSSLLNGKSSSSKSKGLSGSTSSTATSTSTTSSSSTSVSSKTSTKLDTKTSTSSSATHSSSSSSTTSTTTSSSETTTSS
YNL283C	YNL283C_idr_6	0.700392	0.831200223528	ASSTNWHIPSRNNTALSKNTASTFATYDLPTRAPASSTNWHIPSRNNTALSKNTASTFATYDLPTRAPASSTNWHIPSRNNTALSKNTASTFATYDLPTRAPASSTNWHIPSRNNTALSKNTASTFATYDLPTRAPASSTNWHIPSRNNTALSKNTASTFATYDLPTRAPASSTNWHIPSRNNTALSKNTASTFATYDLPTRAPASSTNWHIPSRNNTALSKNTASTFATYDLPTRAPASSTNWHIPSRNNTALSK
YNL298W	YNL298W_idr_3	0.636163	0.754974446398	CSDRNSVSSGSSSSLNVSSDSNSKKSIYIACSDRNSVSSGSSSSLNVSSDSNSKKSIYIACSDRNSVSSGSSSSLNVSSDSNSKKSIYIACSDRNSVSSGSSSSLNVSSDSNSKKSIYIACSDRNSVSSGSSSSLNVSSDSNSKKSIYIACSDRNSVSSGSSSSLNVSSDSNSKKSIYIACSDRNSVSSGSSSSLNVSSDSNSKKSIYIACSDRNSVSSGSSSSLNVSSDSNSKKSIYIACSDRNSVSSGSSSSLN
YNR031C	YNR031C_idr_5	0.651409	0.773068731233	LVPKLEINNSLTIYNALDDNWNSNSSLGSDISLVPKLEINNSLTIYNALDDNWNSNSSLGSDISLVPKLEINNSLTIYNALDDNWNSNSSLGSDISLVPKLEINNSLTIYNALDDNWNSNSSLGSDISLVPKLEINNSLTIYNALDDNWNSNSSLGSDISLVPKLEINNSLTIYNALDDNWNSNSSLGSDISLVPKLEINNSLTIYNALDDNWNSNSSLGSDISLVPKLEINNSLTIYNALDDNWNSNSSLGSDIS
YOL011W	YOL011W_idr_2	0.597933	0.709605325052	NSSIGQEESLYAGSSASQSSSSSSSSSSSSEIPSATATLEKKAATNSGSHNSSIGQEESLYAGSSASQSSSSSSSSSSSSEIPSATATLEKKAATNSGSHNSSIGQEESLYAGSSASQSSSSSSSSSSSSEIPSATATLEKKAATNSGSHNSSIGQEESLYAGSSASQSSSSSSSSSSSSEIPSATATLEKKAATNSGSHNSSIGQEESLYAGSSASQSSSSSSSSSSSSEIPSATATLEKKAATNSGSHNSSIGQ
YOL030W	YOL030W_idr_4	0.724528	0.859843601343	CDAKDDDDEEDDDTSSSSSSSSSSSSSASSSSESSSSTSKASSSSPSASETSLLKSAASATSSSQSSSKSKGAAGIIEIPLIFRALCDAKDDDDEEDDDTSSSSSSSSSSSSSASSSSESSSSTSKASSSSPSASETSLLKSAASATSSSQSSSKSKGAAGIIEIPLIFRALCDAKDDDDEEDDDTSSSSSSSSSSSSSASSSSESSSSTSKASSSSPSASETSLLKSAASATSSSQSSSKSKGAAGIIEIPLIFR
YOL105C	YOL105C_idr_6	0.601181	0.713459833981	SVESSSSKEGSSTSYMPSTTSSLSSAQISSTTRRTSTDMKSSEMIATTVSTTSTTSSSTSSTTSSTTSSTTSSTTSSTTSSSTSSTTSSTTSSTTSSTTSSTTSSTTSSTTSSTTSSTTSIFSVTSSSSSITLSSSEHTTVDSRTSSPSSTLVPVSSSSSTLSTPKVTSMTPSTSSTIPIVTSVELVTSVVTKAIVSTSDQHQETIFVTRTSVVERSSEVATATAAASNNRSNSTSKQRLSGSVESSSSKEGSSTS
YOR008C	YOR008C_idr_2	0.639689	0.759159436795	NSISSSDSSTESTSASSSTTSSTTSSTTSTTSSTTSSTTSSMASSSTVQNSPESTQAAASISTSQSSSTVTSESSLTSDTLATSSTSSQSQDATSIIYSTTFHTEGGSTIFVTNTITASAQNSGSATGTAGSDSTSGSKTHKKKANSISSSDSSTESTSASSSTTSSTTSSTTSTTSSTTSSTTSSMASSSTVQNSPESTQAAASISTSQSSSTVTSESSLTSDTLATSSTSSQSQDATSIIYSTTFHTEGGSTIF
YOR010C	YOR010C_idr_2	0.752887	0.893499375749	TTAASSTEASSAATSSAVASSSETTSSAVASSSEATSSAVASSSEASSSAATSSAVASSSEATSSTVASSTKAASSTKASSSAVSSAVATTAASSTEASSAATSSAVASSSETTSSAVASSSEATSSAVASSSEASSSAATSSAVASSSEATSSTVASSTKAASSTKASSSAVSSAVATTAASSTEASSAATSSAVASSSETTSSAVASSSEATSSAVASSSEASSSAATSSAVASSSEATSSTVASSTKAASSTK
YOR025W	YOR025W_idr_1	0.601837	0.714237653808	TSVSPSPPASRSGSMCSDLPSSLQTEKLAHTSVSPSPPASRSGSMCSDLPSSLQTEKLAHTSVSPSPPASRSGSMCSDLPSSLQTEKLAHTSVSPSPPASRSGSMCSDLPSSLQTEKLAHTSVSPSPPASRSGSMCSDLPSSLQTEKLAHTSVSPSPPASRSGSMCSDLPSSLQTEKLAHTSVSPSPPASRSGSMCSDLPSSLQTEKLAHTSVSPSPPASRSGSMCSDLPSSLQTEKLAHTSVSPSPPASRSGSMC
YOR057W	YOR057W_idr_2	0.603537	0.716255345036	SSRLSDEGKNSDSATRLLSAETASKERLSYPSSSKKKIDWSKLDIDEEADEEASSRLSDEGKNSDSATRLLSAETASKERLSYPSSSKKKIDWSKLDIDEEADEEASSRLSDEGKNSDSATRLLSAETASKERLSYPSSSKKKIDWSKLDIDEEADEEASSRLSDEGKNSDSATRLLSAETASKERLSYPSSSKKKIDWSKLDIDEEADEEASSRLSDEGKNSDSATRLLSAETASKERLSYPSSSKKKIDWSKLD
YOR168W	YOR168W_idr_3	0.592374	0.703007579428	LIKKKTKNNEKKKTNSAKKSSDNSASSGPKRTMFNELIKKKTKNNEKKKTNSAKKSSDNSASSGPKRTMFNELIKKKTKNNEKKKTNSAKKSSDNSASSGPKRTMFNELIKKKTKNNEKKKTNSAKKSSDNSASSGPKRTMFNELIKKKTKNNEKKKTNSAKKSSDNSASSGPKRTMFNELIKKKTKNNEKKKTNSAKKSSDNSASSGPKRTMFNELIKKKTKNNEKKKTNSAKKSSDNSASSGPKRTMFNELIKK
YOR178C	YOR178C_idr_10	0.658728	0.78175448028	LPILGSQHQSLYSGSSSYSSSSSSISSSLSFASSNNSSTNSSSASCSLPILGSQHQSLYSGSSSYSSSSSSISSSLSFASSNNSSTNSSSASCSLPILGSQHQSLYSGSSSYSSSSSSISSSLSFASSNNSSTNSSSASCSLPILGSQHQSLYSGSSSYSSSSSSISSSLSFASSNNSSTNSSSASCSLPILGSQHQSLYSGSSSYSSSSSSISSSLSFASSNNSSTNSSSASCSLPILGSQHQSLYSGSSSYSSS
YOR243C	YOR243C_idr_1	0.626485	0.743489012835	SDSSEATVKRPLDAHVGPSENAAKKLKIEQRTQASDSSEATVKRPLDAHVGPSENAAKKLKIEQRTQASDSSEATVKRPLDAHVGPSENAAKKLKIEQRTQASDSSEATVKRPLDAHVGPSENAAKKLKIEQRTQASDSSEATVKRPLDAHVGPSENAAKKLKIEQRTQASDSSEATVKRPLDAHVGPSENAAKKLKIEQRTQASDSSEATVKRPLDAHVGPSENAAKKLKIEQRTQASDSSEATVKRPLDAHVGP
YOR311C	YOR311C_idr_1	0.612345	0.726709014321	GTEDAIALPNSTLEPRTEAKQRLSSKSHQVSAKVTIPAKEEISSSDDDAGTEDAIALPNSTLEPRTEAKQRLSSKSHQVSAKVTIPAKEEISSSDDDAGTEDAIALPNSTLEPRTEAKQRLSSKSHQVSAKVTIPAKEEISSSDDDAGTEDAIALPNSTLEPRTEAKQRLSSKSHQVSAKVTIPAKEEISSSDDDAGTEDAIALPNSTLEPRTEAKQRLSSKSHQVSAKVTIPAKEEISSSDDDAGTEDAIALPNS
YOR322C	YOR322C_idr_4	0.668405	0.79323871132	KSLKNTESNVSTTSKSLKRKSTFGSALSSRLSSLSASTSNISPSTSSKSLKNTESNVSTTSKSLKRKSTFGSALSSRLSSLSASTSNISPSTSSKSLKNTESNVSTTSKSLKRKSTFGSALSSRLSSLSASTSNISPSTSSKSLKNTESNVSTTSKSLKRKSTFGSALSSRLSSLSASTSNISPSTSSKSLKNTESNVSTTSKSLKRKSTFGSALSSRLSSLSASTSNISPSTSSKSLKNTESNVSTTSKSLKRKS
YOR330C	YOR330C_idr_2	0.644896	0.765339482703	KSNYKKKPSQARTASSSPIRKTAKAVHSKKLPARKSSTTNRNLVELERDIKSNYKKKPSQARTASSSPIRKTAKAVHSKKLPARKSSTTNRNLVELERDIKSNYKKKPSQARTASSSPIRKTAKAVHSKKLPARKSSTTNRNLVELERDIKSNYKKKPSQARTASSSPIRKTAKAVHSKKLPARKSSTTNRNLVELERDIKSNYKKKPSQARTASSSPIRKTAKAVHSKKLPARKSSTTNRNLVELERDIKSNYKK
YOR336W	YOR336W_idr_2	0.59643	0.707821064657	SSPGDEDVPGESVSSKYQDSDNAAPLHDELSSPGDEDVPGESVSSKYQDSDNAAPLHDELSSPGDEDVPGESVSSKYQDSDNAAPLHDELSSPGDEDVPGESVSSKYQDSDNAAPLHDELSSPGDEDVPGESVSSKYQDSDNAAPLHDELSSPGDEDVPGESVSSKYQDSDNAAPLHDELSSPGDEDVPGESVSSKYQDSDNAAPLHDELSSPGDEDVPGESVSSKYQDSDNAAPLHDELSSPGDEDVPGESVSSK
YOR344C	YOR344C_idr_4	0.660937	0.784375837787	TAFEVGDSVKKQDEDGAETAATTPLPSAAATTAFEVGDSVKKQDEDGAETAATTPLPSAAATTAFEVGDSVKKQDEDGAETAATTPLPSAAATTAFEVGDSVKKQDEDGAETAATTPLPSAAATTAFEVGDSVKKQDEDGAETAATTPLPSAAATTAFEVGDSVKKQDEDGAETAATTPLPSAAATTAFEVGDSVKKQDEDGAETAATTPLPSAAATTAFEVGDSVKKQDEDGAETAATTPLPSAAATTAFEVGDS
YOR372C	YOR372C_idr_2	0.612137	0.726461294692	RSNNKKLFIKTPQDTINSTSTLTKDNENKQDRSNNKKLFIKTPQDTINSTSTLTKDNENKQDRSNNKKLFIKTPQDTINSTSTLTKDNENKQDRSNNKKLFIKTPQDTINSTSTLTKDNENKQDRSNNKKLFIKTPQDTINSTSTLTKDNENKQDRSNNKKLFIKTPQDTINSTSTLTKDNENKQDRSNNKKLFIKTPQDTINSTSTLTKDNENKQDRSNNKKLFIKTPQDTINSTSTLTKDNENKQDRSNNKKLF
YPL004C	YPL004C_idr_1	0.613462	0.728034335553	HRTYSLRNQRAPTAAELQAPPPPPSSTKSKFFGKASIASSFHRTYSLRNQRAPTAAELQAPPPPPSSTKSKFFGKASIASSFHRTYSLRNQRAPTAAELQAPPPPPSSTKSKFFGKASIASSFHRTYSLRNQRAPTAAELQAPPPPPSSTKSKFFGKASIASSFHRTYSLRNQRAPTAAELQAPPPPPSSTKSKFFGKASIASSFHRTYSLRNQRAPTAAELQAPPPPPSSTKSKFFGKASIASSFHRTYSLRNQR
YPL020C	YPL020C_idr_5	0.59032	0.700570490806	ASGNSDVESRSSGSRSSDVPYGLRENYSSDTRKHKFDTSTWALPNKRRRIESEGVGTPSTSPISSLASQKSNCDSDNSIASGNSDVESRSSGSRSSDVPYGLRENYSSDTRKHKFDTSTWALPNKRRRIESEGVGTPSTSPISSLASQKSNCDSDNSIASGNSDVESRSSGSRSSDVPYGLRENYSSDTRKHKFDTSTWALPNKRRRIESEGVGTPSTSPISSLASQKSNCDSDNSIASGNSDVESRSSGSRSSDV
YPL048W	YPL048W_idr_2	0.673914	0.799776401558	KEKKAPAAAPAASKKKEEAKPAATETETSSKKPKEKKAPAAAPAASKKKEEAKPAATETETSSKKPKEKKAPAAAPAASKKKEEAKPAATETETSSKKPKEKKAPAAAPAASKKKEEAKPAATETETSSKKPKEKKAPAAAPAASKKKEEAKPAATETETSSKKPKEKKAPAAAPAASKKKEEAKPAATETETSSKKPKEKKAPAAAPAASKKKEEAKPAATETETSSKKPKEKKAPAAAPAASKKKEEAKPAATE
YPL127C	YPL127C_idr_1	0.732001	0.868712558225	APKKSTTKTTSKGKKPATSKGKEKSTSKAAIKKTTAKKEEASSAPKKSTTKTTSKGKKPATSKGKEKSTSKAAIKKTTAKKEEASSAPKKSTTKTTSKGKKPATSKGKEKSTSKAAIKKTTAKKEEASSAPKKSTTKTTSKGKKPATSKGKEKSTSKAAIKKTTAKKEEASSAPKKSTTKTTSKGKKPATSKGKEKSTSKAAIKKTTAKKEEASSAPKKSTTKTTSKGKKPATSKGKEKSTSKAAIKKTTAKKEEA
YPL127C	YPL127C_idr_2	0.670241	0.795417682032	KKKSPEVKKEKEVSPKPKQAATSVSATASKAKAASTKLAPKKVVKKKSPTVTAKKASSPSSLTYKKKKSPEVKKEKEVSPKPKQAATSVSATASKAKAASTKLAPKKVVKKKSPTVTAKKASSPSSLTYKKKKSPEVKKEKEVSPKPKQAATSVSATASKAKAASTKLAPKKVVKKKSPTVTAKKASSPSSLTYKKKKSPEVKKEKEVSPKPKQAATSVSATASKAKAASTKLAPKKVVKKKSPTVTAKKASSPSS
YPL163C	YPL163C_idr_2	0.61692	0.732137837369	FYITSTFYSTYWFTTSQSAAIISTPTASTPTASTPSLTTSTNEYTTTYSDTDTTYTSTLTSTYIITLSTESANEKAEQISTSVTEIASTVTESGSTYTSTLTSTLLVTVYNSQASNTIATSTAGDAASNVDALEKLVSAEHQSQMIQTTSADEQYCSASTKYVTVTAAAVTEVVTTTAEPVVKYVTITADASNVTGSANNGTHIFYITSTFYSTYWFTTSQSAAIISTPTASTPTASTPSLTTSTNEYTTTYSDTD
YPL231W	YPL231W_idr_12	0.687158	0.815493440947	LAAKEEPAKEEAPAPTPAASAPAPAAAAPAPVAAAAPAAAALAAKEEPAKEEAPAPTPAASAPAPAAAAPAPVAAAAPAAAALAAKEEPAKEEAPAPTPAASAPAPAAAAPAPVAAAAPAAAALAAKEEPAKEEAPAPTPAASAPAPAAAAPAPVAAAAPAAAALAAKEEPAKEEAPAPTPAASAPAPAAAAPAPVAAAAPAAAALAAKEEPAKEEAPAPTPAASAPAPAAAAPAPVAAAAPAAAALAAKEEPAKE
YPL259C	YPL259C_idr_2	0.7839	0.93030349545	LDDDTNIPSASATTSDNNTETDKKPSITSSSATNKKLDDDTNIPSASATTSDNNTETDKKPSITSSSATNKKLDDDTNIPSASATTSDNNTETDKKPSITSSSATNKKLDDDTNIPSASATTSDNNTETDKKPSITSSSATNKKLDDDTNIPSASATTSDNNTETDKKPSITSSSATNKKLDDDTNIPSASATTSDNNTETDKKPSITSSSATNKKLDDDTNIPSASATTSDNNTETDKKPSITSSSATNKKLDDD
YPR024W	YPR024W_idr_3	0.625288	0.74206925822	VRQNLLTASSAGAVNPSLASSSSNQSGYHGNFPSMYSPVRQNLLTASSAGAVNPSLASSSSNQSGYHGNFPSMYSPVRQNLLTASSAGAVNPSLASSSSNQSGYHGNFPSMYSPVRQNLLTASSAGAVNPSLASSSSNQSGYHGNFPSMYSPVRQNLLTASSAGAVNPSLASSSSNQSGYHGNFPSMYSPVRQNLLTASSAGAVNPSLASSSSNQSGYHGNFPSMYSPVRQNLLTASSAGAVNPSLASSSSNQSGY
YPR115W	YPR115W_idr_12	0.611039	0.72515896286	EDETNKLVDPSISKLPTKKPQPVPLAAQKLDSKYDTDVEQPQSIQSVPSEEVEDETNKLVDPSISKLPTKKPQPVPLAAQKLDSKYDTDVEQPQSIQSVPSEEVEDETNKLVDPSISKLPTKKPQPVPLAAQKLDSKYDTDVEQPQSIQSVPSEEVEDETNKLVDPSISKLPTKKPQPVPLAAQKLDSKYDTDVEQPQSIQSVPSEEVEDETNKLVDPSISKLPTKKPQPVPLAAQKLDSKYDTDVEQPQSIQSVP
YPR154W	YPR154W_idr_5	0.608495	0.722140136309	GSNVISNDVYDQINKSLPAKWDPANAPRNASGSNVISNDVYDQINKSLPAKWDPANAPRNASGSNVISNDVYDQINKSLPAKWDPANAPRNASGSNVISNDVYDQINKSLPAKWDPANAPRNASGSNVISNDVYDQINKSLPAKWDPANAPRNASGSNVISNDVYDQINKSLPAKWDPANAPRNASGSNVISNDVYDQINKSLPAKWDPANAPRNASGSNVISNDVYDQINKSLPAKWDPANAPRNASGSNVISND
