## Supplementary File 2 for "Discovering molecular features of intrinsically disordered regions by using evolution for contrastive learning": filter_155_idr_activations.txt

YBR042C	YBR042C_idr_1	0.90791	0.721700116574	LHQKIAHKVRKVVVPGISLLIFFQGCLILLFLQLTYKTLLHQKIAHKVRKVVVPGISLLIFFQGCLILLFLQLTYKTLLHQKIAHKVRKVVVPGISLLIFFQGCLILLFLQLTYKTLLHQKIAHKVRKVVVPGISLLIFFQGCLILLFLQLTYKTLLHQKIAHKVRKVVVPGISLLIFFQGCLILLFLQLTYKTLLHQKIAHKVRKVVVPGISLLIFFQGCLILLFLQLTYKTLLHQKIAHKVRKVVVPGISLLIF
YBR139W	YBR139W_idr_1	1.00038	0.79520162714	KYLNLVFVLQLLISIKYASFGRAFSLFEDDKYLNLVFVLQLLISIKYASFGRAFSLFEDDKYLNLVFVLQLLISIKYASFGRAFSLFEDDKYLNLVFVLQLLISIKYASFGRAFSLFEDDKYLNLVFVLQLLISIKYASFGRAFSLFEDDKYLNLVFVLQLLISIKYASFGRAFSLFEDDKYLNLVFVLQLLISIKYASFGRAFSLFEDDKYLNLVFVLQLLISIKYASFGRAFSLFEDDKYLNLVFVLQLLISIK
YDL052C	YDL052C_idr_1	1.25801	1.0	SVIGRFLYYLRSVLVVLALAGCGFYGVIASISVIGRFLYYLRSVLVVLALAGCGFYGVIASISVIGRFLYYLRSVLVVLALAGCGFYGVIASISVIGRFLYYLRSVLVVLALAGCGFYGVIASISVIGRFLYYLRSVLVVLALAGCGFYGVIASISVIGRFLYYLRSVLVVLALAGCGFYGVIASISVIGRFLYYLRSVLVVLALAGCGFYGVIASISVIGRFLYYLRSVLVVLALAGCGFYGVIASISVIGRFLY
YDR337W	YDR337W_idr_1	0.90276	0.717607060139	SIVGRNAILNLRISLCPLFMGKRSFVSSPVSNSASIVGRNAILNLRISLCPLFMGKRSFVSSPVSNSASIVGRNAILNLRISLCPLFMGKRSFVSSPVSNSASIVGRNAILNLRISLCPLFMGKRSFVSSPVSNSASIVGRNAILNLRISLCPLFMGKRSFVSSPVSNSASIVGRNAILNLRISLCPLFMGKRSFVSSPVSNSASIVGRNAILNLRISLCPLFMGKRSFVSSPVSNSASIVGRNAILNLRISLCPL
YEL001C	YEL001C_idr_1	0.941785	0.748627640649	RFSMLIGFNLLTALSSFCAAISANNSDNVEHEQEVRFSMLIGFNLLTALSSFCAAISANNSDNVEHEQEVRFSMLIGFNLLTALSSFCAAISANNSDNVEHEQEVRFSMLIGFNLLTALSSFCAAISANNSDNVEHEQEVRFSMLIGFNLLTALSSFCAAISANNSDNVEHEQEVRFSMLIGFNLLTALSSFCAAISANNSDNVEHEQEVRFSMLIGFNLLTALSSFCAAISANNSDNVEHEQEVRFSMLIGFNLL
YER113C	YER113C_idr_1	0.881795	0.700941552701	RVRPKRSVITLMAIVVVMLILRNQFYSSRTRGHGQEPVRVRPKRSVITLMAIVVVMLILRNQFYSSRTRGHGQEPVRVRPKRSVITLMAIVVVMLILRNQFYSSRTRGHGQEPVRVRPKRSVITLMAIVVVMLILRNQFYSSRTRGHGQEPVRVRPKRSVITLMAIVVVMLILRNQFYSSRTRGHGQEPVRVRPKRSVITLMAIVVVMLILRNQFYSSRTRGHGQEPVRVRPKRSVITLMAIVVVMLILRNQFYSS
YFR018C	YFR018C_idr_1	0.975608	0.775514133714	GMKYVLPLRLIGLAYLLVLFQVHRVTGWEGMKYVLPLRLIGLAYLLVLFQVHRVTGWEGMKYVLPLRLIGLAYLLVLFQVHRVTGWEGMKYVLPLRLIGLAYLLVLFQVHRVTGWEGMKYVLPLRLIGLAYLLVLFQVHRVTGWEGMKYVLPLRLIGLAYLLVLFQVHRVTGWEGMKYVLPLRLIGLAYLLVLFQVHRVTGWEGMKYVLPLRLIGLAYLLVLFQVHRVTGWEGMKYVLPLRLIGLAYLLVLFQVHR
YHR007C	YHR007C_idr_1	0.953799	0.758178200424	SATKSIVGEALEYVNIGLSHFLALPLAQRISLIIIIPFIYNIVWQSATKSIVGEALEYVNIGLSHFLALPLAQRISLIIIIPFIYNIVWQSATKSIVGEALEYVNIGLSHFLALPLAQRISLIIIIPFIYNIVWQSATKSIVGEALEYVNIGLSHFLALPLAQRISLIIIIPFIYNIVWQSATKSIVGEALEYVNIGLSHFLALPLAQRISLIIIIPFIYNIVWQSATKSIVGEALEYVNIGLSHFLALPLAQRIS
YHR057C	YHR057C_idr_1	1.0382	0.825267976083	KFSGLWCWLLLFLSVNVIASDVGELIDQDDKFSGLWCWLLLFLSVNVIASDVGELIDQDDKFSGLWCWLLLFLSVNVIASDVGELIDQDDKFSGLWCWLLLFLSVNVIASDVGELIDQDDKFSGLWCWLLLFLSVNVIASDVGELIDQDDKFSGLWCWLLLFLSVNVIASDVGELIDQDDKFSGLWCWLLLFLSVNVIASDVGELIDQDDKFSGLWCWLLLFLSVNVIASDVGELIDQDDKFSGLWCWLLLFLSVN
YIL085C	YIL085C_idr_1	1.02098	0.811581812706	AIRLNPKVRRFLLDKCRQKRYGFLFLGCIFAILYCMGTWPAIRLNPKVRRFLLDKCRQKRYGFLFLGCIFAILYCMGTWPAIRLNPKVRRFLLDKCRQKRYGFLFLGCIFAILYCMGTWPAIRLNPKVRRFLLDKCRQKRYGFLFLGCIFAILYCMGTWPAIRLNPKVRRFLLDKCRQKRYGFLFLGCIFAILYCMGTWPAIRLNPKVRRFLLDKCRQKRYGFLFLGCIFAILYCMGTWPAIRLNPKVRRFLLDKC
YJL034W	YJL034W_idr_1	0.921087	0.732174584767	FFNRLSAGKLLVPLSVVLYALFVVILPLQNSFHSSNVLVRGADDFFNRLSAGKLLVPLSVVLYALFVVILPLQNSFHSSNVLVRGADDFFNRLSAGKLLVPLSVVLYALFVVILPLQNSFHSSNVLVRGADDFFNRLSAGKLLVPLSVVLYALFVVILPLQNSFHSSNVLVRGADDFFNRLSAGKLLVPLSVVLYALFVVILPLQNSFHSSNVLVRGADDFFNRLSAGKLLVPLSVVLYALFVVILPLQNSFHSSN
YJR061W	YJR061W_idr_1	0.978235	0.777602166741	MLSLRRFSMYVLRSLRLHFKKIIITLLTIQLLFITIFMLSLRRFSMYVLRSLRLHFKKIIITLLTIQLLFITIFMLSLRRFSMYVLRSLRLHFKKIIITLLTIQLLFITIFMLSLRRFSMYVLRSLRLHFKKIIITLLTIQLLFITIFMLSLRRFSMYVLRSLRLHFKKIIITLLTIQLLFITIFMLSLRRFSMYVLRSLRLHFKKIIITLLTIQLLFITIFMLSLRRFSMYVLRSLRLHFKKIIITLLTIQLLFI
YJR075W	YJR075W_idr_1	0.94958	0.754823796924	AKTTKRASSFRRLMIFAIIALISLAFGVRYLFHNSNAAKTTKRASSFRRLMIFAIIALISLAFGVRYLFHNSNAAKTTKRASSFRRLMIFAIIALISLAFGVRYLFHNSNAAKTTKRASSFRRLMIFAIIALISLAFGVRYLFHNSNAAKTTKRASSFRRLMIFAIIALISLAFGVRYLFHNSNAAKTTKRASSFRRLMIFAIIALISLAFGVRYLFHNSNAAKTTKRASSFRRLMIFAIIALISLAFGVRYLFHN
YKL154W	YKL154W_idr_1	0.963881	0.766191755629	LSNTLIIACLLVIGTTIALIAVQKASSKTGIKQKLSNTLIIACLLVIGTTIALIAVQKASSKTGIKQKLSNTLIIACLLVIGTTIALIAVQKASSKTGIKQKLSNTLIIACLLVIGTTIALIAVQKASSKTGIKQKLSNTLIIACLLVIGTTIALIAVQKASSKTGIKQKLSNTLIIACLLVIGTTIALIAVQKASSKTGIKQKLSNTLIIACLLVIGTTIALIAVQKASSKTGIKQKLSNTLIIACLLVIGTTIA
YKR061W	YKR061W_idr_1	0.924113	0.73458011063	QICKVFLTQVKKLLFVSLLFCLIAQTCWLALVPYQRQLSLDSYFFQICKVFLTQVKKLLFVSLLFCLIAQTCWLALVPYQRQLSLDSYFFQICKVFLTQVKKLLFVSLLFCLIAQTCWLALVPYQRQLSLDSYFFQICKVFLTQVKKLLFVSLLFCLIAQTCWLALVPYQRQLSLDSYFFQICKVFLTQVKKLLFVSLLFCLIAQTCWLALVPYQRQLSLDSYFFQICKVFLTQVKKLLFVSLLFCLIAQTCWLAL
YLR299W	YLR299W_idr_1	0.918958	0.730482410963	LLCNRKVPKTLNTCFILHIFTLLTLGVLVLLCNRKVPKTLNTCFILHIFTLLTLGVLVLLCNRKVPKTLNTCFILHIFTLLTLGVLVLLCNRKVPKTLNTCFILHIFTLLTLGVLVLLCNRKVPKTLNTCFILHIFTLLTLGVLVLLCNRKVPKTLNTCFILHIFTLLTLGVLVLLCNRKVPKTLNTCFILHIFTLLTLGVLVLLCNRKVPKTLNTCFILHIFTLLTLGVLVLLCNRKVPKTLNTCFILHIFTLLT
YLR454W	YLR454W_idr_1	1.21348	0.964599430266	MFPINVLLYKWLIFAVTFLWSCKILLRKLMFPINVLLYKWLIFAVTFLWSCKILLRKLMFPINVLLYKWLIFAVTFLWSCKILLRKLMFPINVLLYKWLIFAVTFLWSCKILLRKLMFPINVLLYKWLIFAVTFLWSCKILLRKLMFPINVLLYKWLIFAVTFLWSCKILLRKLMFPINVLLYKWLIFAVTFLWSCKILLRKLMFPINVLLYKWLIFAVTFLWSCKILLRKLMFPINVLLYKWLIFAVTFLWSCKI
YML104C	YML104C_idr_1	1.0923	0.868269232409	PKFPQFRLILVLFYLISMIQWSVITFSLGFFLNPKFPQFRLILVLFYLISMIQWSVITFSLGFFLNPKFPQFRLILVLFYLISMIQWSVITFSLGFFLNPKFPQFRLILVLFYLISMIQWSVITFSLGFFLNPKFPQFRLILVLFYLISMIQWSVITFSLGFFLNPKFPQFRLILVLFYLISMIQWSVITFSLGFFLNPKFPQFRLILVLFYLISMIQWSVITFSLGFFLNPKFPQFRLILVLFYLISMIQWSVIT
YMR183C	YMR183C_idr_2	1.06682	0.84802246642	ARKARKNKIRCLIICFIIFAIVVVVVVVPSVVETRKARKARKNKIRCLIICFIIFAIVVVVVVVPSVVETRKARKARKNKIRCLIICFIIFAIVVVVVVVPSVVETRKARKARKNKIRCLIICFIIFAIVVVVVVVPSVVETRKARKARKNKIRCLIICFIIFAIVVVVVVVPSVVETRKARKARKNKIRCLIICFIIFAIVVVVVVVPSVVETRKARKARKNKIRCLIICFIIFAIVVVVVVVPSVVETRKARKA
YNL029C	YNL029C_idr_1	0.965776	0.76769853181	LLIRRTINAFLGCIHCNLTATCILIAFVITMYVVLVSEPASLLIRRTINAFLGCIHCNLTATCILIAFVITMYVVLVSEPASLLIRRTINAFLGCIHCNLTATCILIAFVITMYVVLVSEPASLLIRRTINAFLGCIHCNLTATCILIAFVITMYVVLVSEPASLLIRRTINAFLGCIHCNLTATCILIAFVITMYVVLVSEPASLLIRRTINAFLGCIHCNLTATCILIAFVITMYVVLVSEPASLLIRRTINAF
YOR365C	YOR365C_idr_1	0.903174	0.717936066295	LPIKVFSLSRIFVLLAIFRQIHAISINSSTFQVSNSFTLLNNASTLFLPIKVFSLSRIFVLLAIFRQIHAISINSSTFQVSNSFTLLNNASTLFLPIKVFSLSRIFVLLAIFRQIHAISINSSTFQVSNSFTLLNNASTLFLPIKVFSLSRIFVLLAIFRQIHAISINSSTFQVSNSFTLLNNASTLFLPIKVFSLSRIFVLLAIFRQIHAISINSSTFQVSNSFTLLNNASTLFLPIKVFSLSRIFVLLAIFRQI
YPL050C	YPL050C_idr_1	1.08597	0.8632382431	SLSLVSYRLRKNPWVNIFLPVLAIFLIYIIFFQRDQSLSLVSYRLRKNPWVNIFLPVLAIFLIYIIFFQRDQSLSLVSYRLRKNPWVNIFLPVLAIFLIYIIFFQRDQSLSLVSYRLRKNPWVNIFLPVLAIFLIYIIFFQRDQSLSLVSYRLRKNPWVNIFLPVLAIFLIYIIFFQRDQSLSLVSYRLRKNPWVNIFLPVLAIFLIYIIFFQRDQSLSLVSYRLRKNPWVNIFLPVLAIFLIYIIFFQRDQSLSL
YPL232W	YPL232W_idr_4	0.958923	0.762250788734	RKARKNKIRCWLIVFAIIVVVVVVVVVPAVVKTRRKARKNKIRCWLIVFAIIVVVVVVVVVPAVVKTRRKARKNKIRCWLIVFAIIVVVVVVVVVPAVVKTRRKARKNKIRCWLIVFAIIVVVVVVVVVPAVVKTRRKARKNKIRCWLIVFAIIVVVVVVVVVPAVVKTRRKARKNKIRCWLIVFAIIVVVVVVVVVPAVVKTRRKARKNKIRCWLIVFAIIVVVVVVVVVPAVVKTRRKARKNKIRCWLIVFAII
