## Supplementary File 2 for "Discovering molecular features of intrinsically disordered regions by using evolution for contrastive learning": filter_156_idr_activations.txt

YAL032C	YAL032C_idr_8	0.747751	0.714437597639	LKELSQRARYHNGTPQTGAIVKPKKQTSTVARLKELAYSQGLKELSQRARYHNGTPQTGAIVKPKKQTSTVARLKELAYSQGLKELSQRARYHNGTPQTGAIVKPKKQTSTVARLKELAYSQGLKELSQRARYHNGTPQTGAIVKPKKQTSTVARLKELAYSQGLKELSQRARYHNGTPQTGAIVKPKKQTSTVARLKELAYSQGLKELSQRARYHNGTPQTGAIVKPKKQTSTVARLKELAYSQGLKELSQRARY
YBR010W	YBR010W_idr_1	0.792149	0.756857018025	ARTKQTARKSTGGKAPRKQLASKAARKSAPSTGGVKKPARTKQTARKSTGGKAPRKQLASKAARKSAPSTGGVKKPARTKQTARKSTGGKAPRKQLASKAARKSAPSTGGVKKPARTKQTARKSTGGKAPRKQLASKAARKSAPSTGGVKKPARTKQTARKSTGGKAPRKQLASKAARKSAPSTGGVKKPARTKQTARKSTGGKAPRKQLASKAARKSAPSTGGVKKPARTKQTARKSTGGKAPRKQLASKAARKS
YBR089C-A	YBR089C-A_idr_1	0.826451	0.789630678	AATKEAKQPKEPKKRTTRRKKDPNAPKRGLSAAATKEAKQPKEPKKRTTRRKKDPNAPKRGLSAAATKEAKQPKEPKKRTTRRKKDPNAPKRGLSAAATKEAKQPKEPKKRTTRRKKDPNAPKRGLSAAATKEAKQPKEPKKRTTRRKKDPNAPKRGLSAAATKEAKQPKEPKKRTTRRKKDPNAPKRGLSAAATKEAKQPKEPKKRTTRRKKDPNAPKRGLSAAATKEAKQPKEPKKRTTRRKKDPNAPKRGLSA
YBR227C	YBR227C_idr_1	0.812009	0.775832471123	LKSASQNFFRAYSSRIGRYAATASGKLAQSRLSNILKSASQNFFRAYSSRIGRYAATASGKLAQSRLSNILKSASQNFFRAYSSRIGRYAATASGKLAQSRLSNILKSASQNFFRAYSSRIGRYAATASGKLAQSRLSNILKSASQNFFRAYSSRIGRYAATASGKLAQSRLSNILKSASQNFFRAYSSRIGRYAATASGKLAQSRLSNILKSASQNFFRAYSSRIGRYAATASGKLAQSRLSNILKSASQNFFRA
YDL090C	YDL090C_idr_1	0.92275	0.881639301466	RQRVGRSIARAKFINTALLGRKRPVMERVVDIAHRQRVGRSIARAKFINTALLGRKRPVMERVVDIAHRQRVGRSIARAKFINTALLGRKRPVMERVVDIAHRQRVGRSIARAKFINTALLGRKRPVMERVVDIAHRQRVGRSIARAKFINTALLGRKRPVMERVVDIAHRQRVGRSIARAKFINTALLGRKRPVMERVVDIAHRQRVGRSIARAKFINTALLGRKRPVMERVVDIAHRQRVGRSIARAKFINTAL
YDL153C	YDL153C_idr_3	0.732926	0.700273093901	TPKRNKDNRNSRVKKRKKYQKAQKKLKSVRAVYSGGQSTPKRNKDNRNSRVKKRKKYQKAQKKLKSVRAVYSGGQSTPKRNKDNRNSRVKKRKKYQKAQKKLKSVRAVYSGGQSTPKRNKDNRNSRVKKRKKYQKAQKKLKSVRAVYSGGQSTPKRNKDNRNSRVKKRKKYQKAQKKLKSVRAVYSGGQSTPKRNKDNRNSRVKKRKKYQKAQKKLKSVRAVYSGGQSTPKRNKDNRNSRVKKRKKYQKAQKKLKS
YDR240C	YDR240C_idr_1	0.889358	0.849735083995	RPRRRGLAYHHTKPKGQLSQGHYPTTSNDGQRRKVGRPRRRGLAYHHTKPKGQLSQGHYPTTSNDGQRRKVGRPRRRGLAYHHTKPKGQLSQGHYPTTSNDGQRRKVGRPRRRGLAYHHTKPKGQLSQGHYPTTSNDGQRRKVGRPRRRGLAYHHTKPKGQLSQGHYPTTSNDGQRRKVGRPRRRGLAYHHTKPKGQLSQGHYPTTSNDGQRRKVGRPRRRGLAYHHTKPKGQLSQGHYPTTSNDGQRRKVGRPRR
YDR381W	YDR381W_idr_2	0.789315	0.754149086467	QRPVKSLADRIKAMPQKGGNAPRPVKRGPNRKAAMAKSQNKPKREKPAKKSLEDLQRPVKSLADRIKAMPQKGGNAPRPVKRGPNRKAAMAKSQNKPKREKPAKKSLEDLQRPVKSLADRIKAMPQKGGNAPRPVKRGPNRKAAMAKSQNKPKREKPAKKSLEDLQRPVKSLADRIKAMPQKGGNAPRPVKRGPNRKAAMAKSQNKPKREKPAKKSLEDLQRPVKSLADRIKAMPQKGGNAPRPVKRGPNRKAAMA
YER006W	YER006W_idr_1	0.961146	0.918325367288	RVRKRQSRRTSTKLKEGIKKKASAHRKKEKKMAKKDVTWRSRSKKDPGRVRKRQSRRTSTKLKEGIKKKASAHRKKEKKMAKKDVTWRSRSKKDPGRVRKRQSRRTSTKLKEGIKKKASAHRKKEKKMAKKDVTWRSRSKKDPGRVRKRQSRRTSTKLKEGIKKKASAHRKKEKKMAKKDVTWRSRSKKDPGRVRKRQSRRTSTKLKEGIKKKASAHRKKEKKMAKKDVTWRSRSKKDPGRVRKRQSRRTSTKLKE
YER176W	YER176W_idr_15	0.80577	0.769871490851	NSTRKPRKKGGRRVGRGKKGRKGAKIKKEKKETFEANSTRKPRKKGGRRVGRGKKGRKGAKIKKEKKETFEANSTRKPRKKGGRRVGRGKKGRKGAKIKKEKKETFEANSTRKPRKKGGRRVGRGKKGRKGAKIKKEKKETFEANSTRKPRKKGGRRVGRGKKGRKGAKIKKEKKETFEANSTRKPRKKGGRRVGRGKKGRKGAKIKKEKKETFEANSTRKPRKKGGRRVGRGKKGRKGAKIKKEKKETFEANSTR
YGL022W	YGL022W_idr_5	0.75933	0.725500138728	GRTLRDVGELTRSSTKTRRSIKRPELGLRVGRTLRDVGELTRSSTKTRRSIKRPELGLRVGRTLRDVGELTRSSTKTRRSIKRPELGLRVGRTLRDVGELTRSSTKTRRSIKRPELGLRVGRTLRDVGELTRSSTKTRRSIKRPELGLRVGRTLRDVGELTRSSTKTRRSIKRPELGLRVGRTLRDVGELTRSSTKTRRSIKRPELGLRVGRTLRDVGELTRSSTKTRRSIKRPELGLRVGRTLRDVGELTRSSTK
YHR065C	YHR065C_idr_2	0.778521	0.743835996047	SVDKANGEVVMEMNRRNKEKIARGKGRRGRMMTRENMDMGERSVDKANGEVVMEMNRRNKEKIARGKGRRGRMMTRENMDMGERSVDKANGEVVMEMNRRNKEKIARGKGRRGRMMTRENMDMGERSVDKANGEVVMEMNRRNKEKIARGKGRRGRMMTRENMDMGERSVDKANGEVVMEMNRRNKEKIARGKGRRGRMMTRENMDMGERSVDKANGEVVMEMNRRNKEKIARGKGRRGRMMTRENMDMGERSVDK
YIL019W	YIL019W_idr_6	0.825511	0.788732874824	GQFRKIESTYKKDIERRIGGSIKARDKEKATKREGQFRKIESTYKKDIERRIGGSIKARDKEKATKREGQFRKIESTYKKDIERRIGGSIKARDKEKATKREGQFRKIESTYKKDIERRIGGSIKARDKEKATKREGQFRKIESTYKKDIERRIGGSIKARDKEKATKREGQFRKIESTYKKDIERRIGGSIKARDKEKATKREGQFRKIESTYKKDIERRIGGSIKARDKEKATKREGQFRKIESTYKKDIERRI
YIL154C	YIL154C_idr_4	0.781219	0.746413684924	RGHRERGRSKKKRGERDSNVSSLSRSRSRASSRSRRGHRERGRSKKKRGERDSNVSSLSRSRSRASSRSRRGHRERGRSKKKRGERDSNVSSLSRSRSRASSRSRRGHRERGRSKKKRGERDSNVSSLSRSRSRASSRSRRGHRERGRSKKKRGERDSNVSSLSRSRSRASSRSRRGHRERGRSKKKRGERDSNVSSLSRSRSRASSRSRRGHRERGRSKKKRGERDSNVSSLSRSRSRASSRSRRGHRERGRSKK
YJL131C	YJL131C_idr_4	0.759644	0.725800032894	PQNNDKRALKELRKKERQEKLQKRIQRKKMNEMPQNNDKRALKELRKKERQEKLQKRIQRKKMNEMPQNNDKRALKELRKKERQEKLQKRIQRKKMNEMPQNNDKRALKELRKKERQEKLQKRIQRKKMNEMPQNNDKRALKELRKKERQEKLQKRIQRKKMNEMPQNNDKRALKELRKKERQEKLQKRIQRKKMNEMPQNNDKRALKELRKKERQEKLQKRIQRKKMNEMPQNNDKRALKELRKKERQEKLQKRI
YJL209W	YJL209W_idr_1	0.878893	0.839736181975	FLPRLVRYRTERFIKMVPTRTLRRINHSSRFLPRLVRYRTERFIKMVPTRTLRRINHSSRFLPRLVRYRTERFIKMVPTRTLRRINHSSRFLPRLVRYRTERFIKMVPTRTLRRINHSSRFLPRLVRYRTERFIKMVPTRTLRRINHSSRFLPRLVRYRTERFIKMVPTRTLRRINHSSRFLPRLVRYRTERFIKMVPTRTLRRINHSSRFLPRLVRYRTERFIKMVPTRTLRRINHSSRFLPRLVRYRTERFIKM
YJR005C-A	YJR005C-A_idr_1	1.04663	1.0	HNTGKRYSETAKKVAAGRARKRRQAYEKDQHNTGKRYSETAKKVAAGRARKRRQAYEKDQHNTGKRYSETAKKVAAGRARKRRQAYEKDQHNTGKRYSETAKKVAAGRARKRRQAYEKDQHNTGKRYSETAKKVAAGRARKRRQAYEKDQHNTGKRYSETAKKVAAGRARKRRQAYEKDQHNTGKRYSETAKKVAAGRARKRRQAYEKDQHNTGKRYSETAKKVAAGRARKRRQAYEKDQHNTGKRYSETAKKVAA
YKL113C	YKL113C_idr_1	0.906312	0.865933810977	TKEQLAAAAKRAQENKKLNKNKNKVTKGRRTKEQLAAAAKRAQENKKLNKNKNKVTKGRRTKEQLAAAAKRAQENKKLNKNKNKVTKGRRTKEQLAAAAKRAQENKKLNKNKNKVTKGRRTKEQLAAAAKRAQENKKLNKNKNKVTKGRRTKEQLAAAAKRAQENKKLNKNKNKVTKGRRTKEQLAAAAKRAQENKKLNKNKNKVTKGRRTKEQLAAAAKRAQENKKLNKNKNKVTKGRRTKEQLAAAAKRAQENK
YLR002C	YLR002C_idr_3	0.776839	0.742229346939	LKGNVSAPKLKKKDRVHLSKKQRKARKEMQQIEEEMRNLKGNVSAPKLKKKDRVHLSKKQRKARKEMQQIEEEMRNLKGNVSAPKLKKKDRVHLSKKQRKARKEMQQIEEEMRNLKGNVSAPKLKKKDRVHLSKKQRKARKEMQQIEEEMRNLKGNVSAPKLKKKDRVHLSKKQRKARKEMQQIEEEMRNLKGNVSAPKLKKKDRVHLSKKQRKARKEMQQIEEEMRNLKGNVSAPKLKKKDRVHLSKKQRKARKE
YLR321C	YLR321C_idr_9	0.760847	0.726949608213	EKERNLRRLKRETDRLSRRGRRRLDDLETTMRMEKERNLRRLKRETDRLSRRGRRRLDDLETTMRMEKERNLRRLKRETDRLSRRGRRRLDDLETTMRMEKERNLRRLKRETDRLSRRGRRRLDDLETTMRMEKERNLRRLKRETDRLSRRGRRRLDDLETTMRMEKERNLRRLKRETDRLSRRGRRRLDDLETTMRMEKERNLRRLKRETDRLSRRGRRRLDDLETTMRMEKERNLRRLKRETDRLSRRGRRRLD
YLR355C	YLR355C_idr_1	0.766009	0.731881916188	LRTQAARLICNSRVITAKRTFALATRAAAYSRPAARFVKLRTQAARLICNSRVITAKRTFALATRAAAYSRPAARFVKLRTQAARLICNSRVITAKRTFALATRAAAYSRPAARFVKLRTQAARLICNSRVITAKRTFALATRAAAYSRPAARFVKLRTQAARLICNSRVITAKRTFALATRAAAYSRPAARFVKLRTQAARLICNSRVITAKRTFALATRAAAYSRPAARFVKLRTQAARLICNSRVITAKRTFA
YMR164C	YMR164C_idr_8	0.743512	0.710387431826	TTTIQPKRKQRVGKTKTKESRKVAAAQKVMKSKTTTIQPKRKQRVGKTKTKESRKVAAAQKVMKSKTTTIQPKRKQRVGKTKTKESRKVAAAQKVMKSKTTTIQPKRKQRVGKTKTKESRKVAAAQKVMKSKTTTIQPKRKQRVGKTKTKESRKVAAAQKVMKSKTTTIQPKRKQRVGKTKTKESRKVAAAQKVMKSKTTTIQPKRKQRVGKTKTKESRKVAAAQKVMKSKTTTIQPKRKQRVGKTKTKESRKVAA
YNL031C	YNL031C_idr_1	0.792149	0.756857018025	ARTKQTARKSTGGKAPRKQLASKAARKSAPSTGGVKKPARTKQTARKSTGGKAPRKQLASKAARKSAPSTGGVKKPARTKQTARKSTGGKAPRKQLASKAARKSAPSTGGVKKPARTKQTARKSTGGKAPRKQLASKAARKSAPSTGGVKKPARTKQTARKSTGGKAPRKQLASKAARKSAPSTGGVKKPARTKQTARKSTGGKAPRKQLASKAARKSAPSTGGVKKPARTKQTARKSTGGKAPRKQLASKAARKS
YNL072W	YNL072W_idr_3	0.863944	0.825453964366	RKNAAQKTKQLQLQMVAKPVRRKRLRTLDNWYRRKNAAQKTKQLQLQMVAKPVRRKRLRTLDNWYRRKNAAQKTKQLQLQMVAKPVRRKRLRTLDNWYRRKNAAQKTKQLQLQMVAKPVRRKRLRTLDNWYRRKNAAQKTKQLQLQMVAKPVRRKRLRTLDNWYRRKNAAQKTKQLQLQMVAKPVRRKRLRTLDNWYRRKNAAQKTKQLQLQMVAKPVRRKRLRTLDNWYRRKNAAQKTKQLQLQMVAKPVRRKRL
YOL112W	YOL112W_idr_3	0.862762	0.824323865653	GITQEKIDRGREYVAMARNRQRASSRPKERRKGITQEKIDRGREYVAMARNRQRASSRPKERRKGITQEKIDRGREYVAMARNRQRASSRPKERRKGITQEKIDRGREYVAMARNRQRASSRPKERRKGITQEKIDRGREYVAMARNRQRASSRPKERRKGITQEKIDRGREYVAMARNRQRASSRPKERRKGITQEKIDRGREYVAMARNRQRASSRPKERRKGITQEKIDRGREYVAMARNRQRASSRPKERRK
YOR330C	YOR330C_idr_1	0.817563	0.781138764094	TKLMVRSECMLRMVRRRPLRVQFCARWFSTKKNTAEAPTKLMVRSECMLRMVRRRPLRVQFCARWFSTKKNTAEAPTKLMVRSECMLRMVRRRPLRVQFCARWFSTKKNTAEAPTKLMVRSECMLRMVRRRPLRVQFCARWFSTKKNTAEAPTKLMVRSECMLRMVRRRPLRVQFCARWFSTKKNTAEAPTKLMVRSECMLRMVRRRPLRVQFCARWFSTKKNTAEAPTKLMVRSECMLRMVRRRPLRVQFCARWF
YPR115W	YPR115W_idr_11	0.746408	0.713153565403	PRSPYYINMPIPKKLPKSEGKARAKQKVNRADPPRSPYYINMPIPKKLPKSEGKARAKQKVNRADPPRSPYYINMPIPKKLPKSEGKARAKQKVNRADPPRSPYYINMPIPKKLPKSEGKARAKQKVNRADPPRSPYYINMPIPKKLPKSEGKARAKQKVNRADPPRSPYYINMPIPKKLPKSEGKARAKQKVNRADPPRSPYYINMPIPKKLPKSEGKARAKQKVNRADPPRSPYYINMPIPKKLPKSEGKARAK
