## Supplementary File 2 for "Discovering molecular features of intrinsically disordered regions by using evolution for contrastive learning": filter_158_idr_activations.txt

YBR041W	YBR041W_idr_1	0.900519	0.743919541931	SPIQVVVFALSRIFLLLFRLIKLIITPIQKSLGYLFGNSPIQVVVFALSRIFLLLFRLIKLIITPIQKSLGYLFGNSPIQVVVFALSRIFLLLFRLIKLIITPIQKSLGYLFGNSPIQVVVFALSRIFLLLFRLIKLIITPIQKSLGYLFGNSPIQVVVFALSRIFLLLFRLIKLIITPIQKSLGYLFGNSPIQVVVFALSRIFLLLFRLIKLIITPIQKSLGYLFGNSPIQVVVFALSRIFLLLFRLIKLIITPI
YBR139W	YBR139W_idr_1	1.21051	1.0	KYLNLVFVLQLLISIKYASFGRAFSLFEDDKYLNLVFVLQLLISIKYASFGRAFSLFEDDKYLNLVFVLQLLISIKYASFGRAFSLFEDDKYLNLVFVLQLLISIKYASFGRAFSLFEDDKYLNLVFVLQLLISIKYASFGRAFSLFEDDKYLNLVFVLQLLISIKYASFGRAFSLFEDDKYLNLVFVLQLLISIKYASFGRAFSLFEDDKYLNLVFVLQLLISIKYASFGRAFSLFEDDKYLNLVFVLQLLISIK
YCR014C	YCR014C_idr_6	0.972891	0.80370619522	DEGTLLIEEEEEEETKLKPIDQYMSLNAKDDEGTLLIEEEEEEETKLKPIDQYMSLNAKDDEGTLLIEEEEEEETKLKPIDQYMSLNAKDDEGTLLIEEEEEEETKLKPIDQYMSLNAKDDEGTLLIEEEEEEETKLKPIDQYMSLNAKDDEGTLLIEEEEEEETKLKPIDQYMSLNAKDDEGTLLIEEEEEEETKLKPIDQYMSLNAKDDEGTLLIEEEEEEETKLKPIDQYMSLNAKDDEGTLLIEEEEEEETK
YDL052C	YDL052C_idr_1	1.0704	0.884256637258	SVIGRFLYYLRSVLVVLALAGCGFYGVIASISVIGRFLYYLRSVLVVLALAGCGFYGVIASISVIGRFLYYLRSVLVVLALAGCGFYGVIASISVIGRFLYYLRSVLVVLALAGCGFYGVIASISVIGRFLYYLRSVLVVLALAGCGFYGVIASISVIGRFLYYLRSVLVVLALAGCGFYGVIASISVIGRFLYYLRSVLVVLALAGCGFYGVIASISVIGRFLYYLRSVLVVLALAGCGFYGVIASISVIGRFLY
YDR395W	YDR395W_idr_4	0.857961	0.708762812231	DAVTEGKSLEGDLTPEEEEEYFIECDDDMKETVLDAVTEGKSLEGDLTPEEEEEYFIECDDDMKETVLDAVTEGKSLEGDLTPEEEEEYFIECDDDMKETVLDAVTEGKSLEGDLTPEEEEEYFIECDDDMKETVLDAVTEGKSLEGDLTPEEEEEYFIECDDDMKETVLDAVTEGKSLEGDLTPEEEEEYFIECDDDMKETVLDAVTEGKSLEGDLTPEEEEEYFIECDDDMKETVLDAVTEGKSLEGDLTPEEE
YEL036C	YEL036C_idr_1	1.00492	0.830167679079	KYNNRKLSFNPTTVSIAGTLLTVFFLTRLVLSFFSISLFQLVTFKYNNRKLSFNPTTVSIAGTLLTVFFLTRLVLSFFSISLFQLVTFKYNNRKLSFNPTTVSIAGTLLTVFFLTRLVLSFFSISLFQLVTFKYNNRKLSFNPTTVSIAGTLLTVFFLTRLVLSFFSISLFQLVTFKYNNRKLSFNPTTVSIAGTLLTVFFLTRLVLSFFSISLFQLVTFKYNNRKLSFNPTTVSIAGTLLTVFFLTRLVLSFFSI
YER113C	YER113C_idr_1	0.944892	0.780575957927	RVRPKRSVITLMAIVVVMLILRNQFYSSRTRGHGQEPVRVRPKRSVITLMAIVVVMLILRNQFYSSRTRGHGQEPVRVRPKRSVITLMAIVVVMLILRNQFYSSRTRGHGQEPVRVRPKRSVITLMAIVVVMLILRNQFYSSRTRGHGQEPVRVRPKRSVITLMAIVVVMLILRNQFYSSRTRGHGQEPVRVRPKRSVITLMAIVVVMLILRNQFYSSRTRGHGQEPVRVRPKRSVITLMAIVVVMLILRNQFYSS
YFL048C	YFL048C_idr_1	0.977884	0.807830837237	MMLITMKSTVLLSVFTVLATWAGLLEAHPLGDTSDAMMLITMKSTVLLSVFTVLATWAGLLEAHPLGDTSDAMMLITMKSTVLLSVFTVLATWAGLLEAHPLGDTSDAMMLITMKSTVLLSVFTVLATWAGLLEAHPLGDTSDAMMLITMKSTVLLSVFTVLATWAGLLEAHPLGDTSDAMMLITMKSTVLLSVFTVLATWAGLLEAHPLGDTSDAMMLITMKSTVLLSVFTVLATWAGLLEAHPLGDTSDAMMLI
YFR018C	YFR018C_idr_1	0.86666	0.715949065519	GMKYVLPLRLIGLAYLLVLFQVHRVTGWEGMKYVLPLRLIGLAYLLVLFQVHRVTGWEGMKYVLPLRLIGLAYLLVLFQVHRVTGWEGMKYVLPLRLIGLAYLLVLFQVHRVTGWEGMKYVLPLRLIGLAYLLVLFQVHRVTGWEGMKYVLPLRLIGLAYLLVLFQVHRVTGWEGMKYVLPLRLIGLAYLLVLFQVHRVTGWEGMKYVLPLRLIGLAYLLVLFQVHRVTGWEGMKYVLPLRLIGLAYLLVLFQVHR
YGL022W	YGL022W_idr_1	0.940509	0.776955380283	GSDRSCVLSVFQTILKLVIFVAIFGAAISGSDRSCVLSVFQTILKLVIFVAIFGAAISGSDRSCVLSVFQTILKLVIFVAIFGAAISGSDRSCVLSVFQTILKLVIFVAIFGAAISGSDRSCVLSVFQTILKLVIFVAIFGAAISGSDRSCVLSVFQTILKLVIFVAIFGAAISGSDRSCVLSVFQTILKLVIFVAIFGAAISGSDRSCVLSVFQTILKLVIFVAIFGAAISGSDRSCVLSVFQTILKLVIFVAIF
YGR189C	YGR189C_idr_1	0.853033	0.70469164427	KVLDLLTVLSASSLLSTFAAAESTATADSTKVLDLLTVLSASSLLSTFAAAESTATADSTKVLDLLTVLSASSLLSTFAAAESTATADSTKVLDLLTVLSASSLLSTFAAAESTATADSTKVLDLLTVLSASSLLSTFAAAESTATADSTKVLDLLTVLSASSLLSTFAAAESTATADSTKVLDLLTVLSASSLLSTFAAAESTATADSTKVLDLLTVLSASSLLSTFAAAESTATADSTKVLDLLTVLSASSLLS
YHR028C	YHR028C_idr_2	0.907266	0.749493153597	KLIRVGIILVLLIWGTVLLLKSIPHHSNTPDYQEPNSKLIRVGIILVLLIWGTVLLLKSIPHHSNTPDYQEPNSKLIRVGIILVLLIWGTVLLLKSIPHHSNTPDYQEPNSKLIRVGIILVLLIWGTVLLLKSIPHHSNTPDYQEPNSKLIRVGIILVLLIWGTVLLLKSIPHHSNTPDYQEPNSKLIRVGIILVLLIWGTVLLLKSIPHHSNTPDYQEPNSKLIRVGIILVLLIWGTVLLLKSIPHHSNTPDYQE
YHR039C	YHR039C_idr_3	0.896871	0.740906283812	QIIQDNQKLIGITTLVASIFTLYVLVKIISTPQIIQDNQKLIGITTLVASIFTLYVLVKIISTPQIIQDNQKLIGITTLVASIFTLYVLVKIISTPQIIQDNQKLIGITTLVASIFTLYVLVKIISTPQIIQDNQKLIGITTLVASIFTLYVLVKIISTPQIIQDNQKLIGITTLVASIFTLYVLVKIISTPQIIQDNQKLIGITTLVASIFTLYVLVKIISTPQIIQDNQKLIGITTLVASIFTLYVLVKIISTP
YHR164C	YHR164C_idr_16	0.890294	0.735473053852	LNNRLLDKEKGVTTIQSVVESELEQSSLIATLNNRLLDKEKGVTTIQSVVESELEQSSLIATLNNRLLDKEKGVTTIQSVVESELEQSSLIATLNNRLLDKEKGVTTIQSVVESELEQSSLIATLNNRLLDKEKGVTTIQSVVESELEQSSLIATLNNRLLDKEKGVTTIQSVVESELEQSSLIATLNNRLLDKEKGVTTIQSVVESELEQSSLIATLNNRLLDKEKGVTTIQSVVESELEQSSLIATLNNRLLDK
YHR202W	YHR202W_idr_1	0.965811	0.797857679638	ILKLVHCLVALTGLIFAKPYQQQQAVLAPSQDVILKLVHCLVALTGLIFAKPYQQQQAVLAPSQDVILKLVHCLVALTGLIFAKPYQQQQAVLAPSQDVILKLVHCLVALTGLIFAKPYQQQQAVLAPSQDVILKLVHCLVALTGLIFAKPYQQQQAVLAPSQDVILKLVHCLVALTGLIFAKPYQQQQAVLAPSQDVILKLVHCLVALTGLIFAKPYQQQQAVLAPSQDVILKLVHCLVALTGLIFAKPYQQQQA
YJL062W	YJL062W_idr_1	0.868055	0.717100973494	NLKQFTCLSCAQLLAILLFIFAFFPRKIVLTGISKQDPDQDRDLQNLKQFTCLSCAQLLAILLFIFAFFPRKIVLTGISKQDPDQDRDLQNLKQFTCLSCAQLLAILLFIFAFFPRKIVLTGISKQDPDQDRDLQNLKQFTCLSCAQLLAILLFIFAFFPRKIVLTGISKQDPDQDRDLQNLKQFTCLSCAQLLAILLFIFAFFPRKIVLTGISKQDPDQDRDLQNLKQFTCLSCAQLLAILLFIFAFFPRKIVLT
YJR051W	YJR051W_idr_1	0.85589	0.707051396249	IRSVRRVFIYVSIFVLIIVLKRTLSGTDQIRSVRRVFIYVSIFVLIIVLKRTLSGTDQIRSVRRVFIYVSIFVLIIVLKRTLSGTDQIRSVRRVFIYVSIFVLIIVLKRTLSGTDQIRSVRRVFIYVSIFVLIIVLKRTLSGTDQIRSVRRVFIYVSIFVLIIVLKRTLSGTDQIRSVRRVFIYVSIFVLIIVLKRTLSGTDQIRSVRRVFIYVSIFVLIIVLKRTLSGTDQIRSVRRVFIYVSIFVLIIVLKRTL
YKL154W	YKL154W_idr_1	0.956933	0.790523511006	LSNTLIIACLLVIGTTIALIAVQKASSKTGIKQKLSNTLIIACLLVIGTTIALIAVQKASSKTGIKQKLSNTLIIACLLVIGTTIALIAVQKASSKTGIKQKLSNTLIIACLLVIGTTIALIAVQKASSKTGIKQKLSNTLIIACLLVIGTTIALIAVQKASSKTGIKQKLSNTLIIACLLVIGTTIALIAVQKASSKTGIKQKLSNTLIIACLLVIGTTIALIAVQKASSKTGIKQKLSNTLIIACLLVIGTTIA
YKR061W	YKR061W_idr_1	0.917444	0.757901431854	QICKVFLTQVKKLLFVSLLFCLIAQTCWLALVPYQRQLSLDSYFFQICKVFLTQVKKLLFVSLLFCLIAQTCWLALVPYQRQLSLDSYFFQICKVFLTQVKKLLFVSLLFCLIAQTCWLALVPYQRQLSLDSYFFQICKVFLTQVKKLLFVSLLFCLIAQTCWLALVPYQRQLSLDSYFFQICKVFLTQVKKLLFVSLLFCLIAQTCWLALVPYQRQLSLDSYFFQICKVFLTQVKKLLFVSLLFCLIAQTCWLAL
YKR095W	YKR095W_idr_58	0.882085	0.728691155027	KLKQNVAPIESELTALKYSMQEKEQELKLAKLKQNVAPIESELTALKYSMQEKEQELKLAKLKQNVAPIESELTALKYSMQEKEQELKLAKLKQNVAPIESELTALKYSMQEKEQELKLAKLKQNVAPIESELTALKYSMQEKEQELKLAKLKQNVAPIESELTALKYSMQEKEQELKLAKLKQNVAPIESELTALKYSMQEKEQELKLAKLKQNVAPIESELTALKYSMQEKEQELKLAKLKQNVAPIESELTAL
YLL031C	YLL031C_idr_2	1.08979	0.900276203838	IILLVFIAILQFISIAFFTRGFLLSRHVLDNISSQNETSKLIILLVFIAILQFISIAFFTRGFLLSRHVLDNISSQNETSKLIILLVFIAILQFISIAFFTRGFLLSRHVLDNISSQNETSKLIILLVFIAILQFISIAFFTRGFLLSRHVLDNISSQNETSKLIILLVFIAILQFISIAFFTRGFLLSRHVLDNISSQNETSKLIILLVFIAILQFISIAFFTRGFLLSRHVLDNISSQNETSKLIILLVFIAIL
YLR106C	YLR106C_idr_33	0.89451	0.738955761002	AYLAENENDLKSLRTECIIQLLKLCGDDLELQQIETNEIAYLAENENDLKSLRTECIIQLLKLCGDDLELQQIETNEIAYLAENENDLKSLRTECIIQLLKLCGDDLELQQIETNEIAYLAENENDLKSLRTECIIQLLKLCGDDLELQQIETNEIAYLAENENDLKSLRTECIIQLLKLCGDDLELQQIETNEIAYLAENENDLKSLRTECIIQLLKLCGDDLELQQIETNEIAYLAENENDLKSLRTECIIQLL
YLR299W	YLR299W_idr_1	1.03641	0.856181477749	LLCNRKVPKTLNTCFILHIFTLLTLGVLVLLCNRKVPKTLNTCFILHIFTLLTLGVLVLLCNRKVPKTLNTCFILHIFTLLTLGVLVLLCNRKVPKTLNTCFILHIFTLLTLGVLVLLCNRKVPKTLNTCFILHIFTLLTLGVLVLLCNRKVPKTLNTCFILHIFTLLTLGVLVLLCNRKVPKTLNTCFILHIFTLLTLGVLVLLCNRKVPKTLNTCFILHIFTLLTLGVLVLLCNRKVPKTLNTCFILHIFTLLT
YLR300W	YLR300W_idr_1	0.875095	0.722916991032	LSLKTLLCTLLTVSSVLATPVPARDPSSILSLKTLLCTLLTVSSVLATPVPARDPSSILSLKTLLCTLLTVSSVLATPVPARDPSSILSLKTLLCTLLTVSSVLATPVPARDPSSILSLKTLLCTLLTVSSVLATPVPARDPSSILSLKTLLCTLLTVSSVLATPVPARDPSSILSLKTLLCTLLTVSSVLATPVPARDPSSILSLKTLLCTLLTVSSVLATPVPARDPSSILSLKTLLCTLLTVSSVLATPVPAR
YLR454W	YLR454W_idr_1	0.99912	0.825373725055	MFPINVLLYKWLIFAVTFLWSCKILLRKLMFPINVLLYKWLIFAVTFLWSCKILLRKLMFPINVLLYKWLIFAVTFLWSCKILLRKLMFPINVLLYKWLIFAVTFLWSCKILLRKLMFPINVLLYKWLIFAVTFLWSCKILLRKLMFPINVLLYKWLIFAVTFLWSCKILLRKLMFPINVLLYKWLIFAVTFLWSCKILLRKLMFPINVLLYKWLIFAVTFLWSCKILLRKLMFPINVLLYKWLIFAVTFLWSCKI
YML031W	YML031W_idr_3	1.11356	0.919913984569	IIQTVVISLLALPHSPLWELALAFIPNILALNIIQTVVISLLALPHSPLWELALAFIPNILALNIIQTVVISLLALPHSPLWELALAFIPNILALNIIQTVVISLLALPHSPLWELALAFIPNILALNIIQTVVISLLALPHSPLWELALAFIPNILALNIIQTVVISLLALPHSPLWELALAFIPNILALNIIQTVVISLLALPHSPLWELALAFIPNILALNIIQTVVISLLALPHSPLWELALAFIPNILALN
YMR183C	YMR183C_idr_2	0.88184	0.728489174754	ARKARKNKIRCLIICFIIFAIVVVVVVVPSVVETRKARKARKNKIRCLIICFIIFAIVVVVVVVPSVVETRKARKARKNKIRCLIICFIIFAIVVVVVVVPSVVETRKARKARKNKIRCLIICFIIFAIVVVVVVVPSVVETRKARKARKNKIRCLIICFIIFAIVVVVVVVPSVVETRKARKARKNKIRCLIICFIIFAIVVVVVVVPSVVETRKARKARKNKIRCLIICFIIFAIVVVVVVVPSVVETRKARKA
YMR281W	YMR281W_idr_1	0.86055	0.710901380546	KMLRRTKVNFSKLLYKITKLAIVLTILYIYFTPKIVSRNNKMLRRTKVNFSKLLYKITKLAIVLTILYIYFTPKIVSRNNKMLRRTKVNFSKLLYKITKLAIVLTILYIYFTPKIVSRNNKMLRRTKVNFSKLLYKITKLAIVLTILYIYFTPKIVSRNNKMLRRTKVNFSKLLYKITKLAIVLTILYIYFTPKIVSRNNKMLRRTKVNFSKLLYKITKLAIVLTILYIYFTPKIVSRNNKMLRRTKVNFSKLLYK
YNL029C	YNL029C_idr_1	1.02732	0.848671770435	LLIRRTINAFLGCIHCNLTATCILIAFVITMYVVLVSEPASLLIRRTINAFLGCIHCNLTATCILIAFVITMYVVLVSEPASLLIRRTINAFLGCIHCNLTATCILIAFVITMYVVLVSEPASLLIRRTINAFLGCIHCNLTATCILIAFVITMYVVLVSEPASLLIRRTINAFLGCIHCNLTATCILIAFVITMYVVLVSEPASLLIRRTINAFLGCIHCNLTATCILIAFVITMYVVLVSEPASLLIRRTINAF
YPL232W	YPL232W_idr_4	1.14052	0.942183220629	RKARKNKIRCWLIVFAIIVVVVVVVVVPAVVKTRRKARKNKIRCWLIVFAIIVVVVVVVVVPAVVKTRRKARKNKIRCWLIVFAIIVVVVVVVVVPAVVKTRRKARKNKIRCWLIVFAIIVVVVVVVVVPAVVKTRRKARKNKIRCWLIVFAIIVVVVVVVVVPAVVKTRRKARKNKIRCWLIVFAIIVVVVVVVVVPAVVKTRRKARKNKIRCWLIVFAIIVVVVVVVVVPAVVKTRRKARKNKIRCWLIVFAII
YPR117W	YPR117W_idr_1	0.954605	0.788600217619	SMLPWSQIRDVSKLLLGFMLFIISIQKIASMLPWSQIRDVSKLLLGFMLFIISIQKIASMLPWSQIRDVSKLLLGFMLFIISIQKIASMLPWSQIRDVSKLLLGFMLFIISIQKIASMLPWSQIRDVSKLLLGFMLFIISIQKIASMLPWSQIRDVSKLLLGFMLFIISIQKIASMLPWSQIRDVSKLLLGFMLFIISIQKIASMLPWSQIRDVSKLLLGFMLFIISIQKIASMLPWSQIRDVSKLLLGFMLFIIS
