## Supplementary File 2 for "Discovering molecular features of intrinsically disordered regions by using evolution for contrastive learning": filter_159_idr_activations.txt

YDL012C	YDL012C_idr_1	0.956569	0.781572686282	SAQDYYGNSASKQSYSRPSAPPPGYETASRGYAPSQSQQNYYPPQQQQQQYQQQPQYYQQQQPQYYQQHPQQPIYVQQQPASAQDYYGNSASKQSYSRPSAPPPGYETASRGYAPSQSQQNYYPPQQQQQQYQQQPQYYQQQQPQYYQQHPQQPIYVQQQPASAQDYYGNSASKQSYSRPSAPPPGYETASRGYAPSQSQQNYYPPQQQQQQYQQQPQYYQQQQPQYYQQHPQQPIYVQQQPASAQDYYGNSASKQ
YDR210W	YDR210W_idr_1	1.2239	1.0	SQQQGYYQQGPPQQGYYQQGPPQQGYYQQGPPQQGYPQQQPSQQQGYYQQGPPQQGYYQQGPPQQGYYQQGPPQQGYPQQQPSQQQGYYQQGPPQQGYYQQGPPQQGYYQQGPPQQGYPQQQPSQQQGYYQQGPPQQGYYQQGPPQQGYYQQGPPQQGYPQQQPSQQQGYYQQGPPQQGYYQQGPPQQGYYQQGPPQQGYPQQQPSQQQGYYQQGPPQQGYYQQGPPQQGYYQQGPPQQGYPQQQPSQQQGYYQQG
YDR432W	YDR432W_idr_2	1.15255	0.941703100301	PPPIRRSNRGGFRGRGGFRGGFRGGFRGGFSRGGFGGPRGGFGGPRGGYGGYSRGGYGGYSRGGYGGSRGGYDSPRGGYDSPRGGYSRGGYGGPRNDYGPPRGSYGGSRGGYDGPRGDYGPPRDAYRTRDAPRERSPTRPPPIRRSNRGGFRGRGGFRGGFRGGFRGGFSRGGFGGPRGGFGGPRGGYGGYSRGGYGGYSRGGYGGSRGGYDSPRGGYDSPRGGYSRGGYGGPRNDYGPPRGSYGGSRGGYDGPRG
YDR473C	YDR473C_idr_1	0.831014	0.678986749673	PPRNTYEKGNPKRQNSPYYKPSFLRREETTNDEEKFQGPPRNTYEKGNPKRQNSPYYKPSFLRREETTNDEEKFQGPPRNTYEKGNPKRQNSPYYKPSFLRREETTNDEEKFQGPPRNTYEKGNPKRQNSPYYKPSFLRREETTNDEEKFQGPPRNTYEKGNPKRQNSPYYKPSFLRREETTNDEEKFQGPPRNTYEKGNPKRQNSPYYKPSFLRREETTNDEEKFQGPPRNTYEKGNPKRQNSPYYKPSFLRREE
YDR515W	YDR515W_idr_4	0.760691	0.621529153904	NYSYMGYPNFFPSNENGKKSQSYDQGEISRQFEQNLQINDNYSYMGYPNFFPSNENGKKSQSYDQGEISRQFEQNLQINDNYSYMGYPNFFPSNENGKKSQSYDQGEISRQFEQNLQINDNYSYMGYPNFFPSNENGKKSQSYDQGEISRQFEQNLQINDNYSYMGYPNFFPSNENGKKSQSYDQGEISRQFEQNLQINDNYSYMGYPNFFPSNENGKKSQSYDQGEISRQFEQNLQINDNYSYMGYPNFFPSNEN
YGR032W	YGR032W_idr_1	0.764108	0.624320518843	SYNDPNLNGQYYSNGDGTGDGNYPTYQVTQDQSAYDEYGQPIYTQNQLDDGYYDPNEQYVDGTQFPQGQDPSQDQGPYNNDASYYNQPPNMMNPSSQDGENFSDFSSYGPPSGTYPNDQYTPSQMSYPDQDGSSGASTPYGNGVVNGNGQYYDPNAIEMALPNDPYPSYNDPNLNGQYYSNGDGTGDGNYPTYQVTQDQSAYDEYGQPIYTQNQLDDGYYDPNEQYVDGTQFPQGQDPSQDQGPYNNDASYYNQPP
YGR136W	YGR136W_idr_4	0.797169	0.65133384261	ASPKSAEAASSSTVSRPSVPPPSYEPAASQYPSQQVSAPYAPPAGYMQAPPPQQQQAPLPYPPPFTNYYQQPQQQYAPPSQQAPVEAQPQQSSGASSAFKSFGASPKSAEAASSSTVSRPSVPPPSYEPAASQYPSQQVSAPYAPPAGYMQAPPPQQQQAPLPYPPPFTNYYQQPQQQYAPPSQQAPVEAQPQQSSGASSAFKSFGASPKSAEAASSSTVSRPSVPPPSYEPAASQYPSQQVSAPYAPPAGYMQAP
YHR149C	YHR149C_idr_6	0.886611	0.724413186101	FYSPTNDAYYAPQQQGQYMKFNENGAVPSPYQFYSPTNDAYYAPQQQGQYMKFNENGAVPSPYQFYSPTNDAYYAPQQQGQYMKFNENGAVPSPYQFYSPTNDAYYAPQQQGQYMKFNENGAVPSPYQFYSPTNDAYYAPQQQGQYMKFNENGAVPSPYQFYSPTNDAYYAPQQQGQYMKFNENGAVPSPYQFYSPTNDAYYAPQQQGQYMKFNENGAVPSPYQFYSPTNDAYYAPQQQGQYMKFNENGAVPSPYQ
YJL070C	YJL070C_idr_7	0.809408	0.661333413072	RFQDPSDSDLNDDGDSTGTGAATPHRHGYYYPSYFTDHYRFQDPSDSDLNDDGDSTGTGAATPHRHGYYYPSYFTDHYRFQDPSDSDLNDDGDSTGTGAATPHRHGYYYPSYFTDHYRFQDPSDSDLNDDGDSTGTGAATPHRHGYYYPSYFTDHYRFQDPSDSDLNDDGDSTGTGAATPHRHGYYYPSYFTDHYRFQDPSDSDLNDDGDSTGTGAATPHRHGYYYPSYFTDHYRFQDPSDSDLNDDGDSTGTGAA
YJR033C	YJR033C_idr_2	0.753609	0.615742125548	NLDSNLGMDPLKYFIAKDRDYPVESFPDPYPCFNLDSNLGMDPLKYFIAKDRDYPVESFPDPYPCFNLDSNLGMDPLKYFIAKDRDYPVESFPDPYPCFNLDSNLGMDPLKYFIAKDRDYPVESFPDPYPCFNLDSNLGMDPLKYFIAKDRDYPVESFPDPYPCFNLDSNLGMDPLKYFIAKDRDYPVESFPDPYPCFNLDSNLGMDPLKYFIAKDRDYPVESFPDPYPCFNLDSNLGMDPLKYFIAKDRDYPVES
YLR342W	YLR342W_idr_1	0.749758	0.612596415976	NTDQQPYQGQTDYTQGPGNGQSQEQDYDQYGQPLYPSQADGYYDPNVAAGTEADMYGQQPPNESYDQDYTNGEYYGQPPNMAAQDGENFSDFSSYGPPGTPGYDSYGGQYTASQMSYGEPNSSGTSTPIYGNYDPNAIAMALPNEPYPNTDQQPYQGQTDYTQGPGNGQSQEQDYDQYGQPLYPSQADGYYDPNVAAGTEADMYGQQPPNESYDQDYTNGEYYGQPPNMAAQDGENFSDFSSYGPPGTPGYDSYGG
YML104C	YML104C_idr_1	0.785041	0.64142422192	PKFPQFRLILVLFYLISMIQWSVITFSLGFFLNPKFPQFRLILVLFYLISMIQWSVITFSLGFFLNPKFPQFRLILVLFYLISMIQWSVITFSLGFFLNPKFPQFRLILVLFYLISMIQWSVITFSLGFFLNPKFPQFRLILVLFYLISMIQWSVITFSLGFFLNPKFPQFRLILVLFYLISMIQWSVITFSLGFFLNPKFPQFRLILVLFYLISMIQWSVITFSLGFFLNPKFPQFRLILVLFYLISMIQWSVIT
YML104C	YML104C_idr_9	0.746485	0.609921883469	YMHDDILEEPLHEPIGSSNSTSNSSSVVDLQSSEDGGELNFYEDERHFFTDSGYPFYSQNKSFYMHDDILEEPLHEPIGSSNSTSNSSSVVDLQSSEDGGELNFYEDERHFFTDSGYPFYSQNKSFYMHDDILEEPLHEPIGSSNSTSNSSSVVDLQSSEDGGELNFYEDERHFFTDSGYPFYSQNKSFYMHDDILEEPLHEPIGSSNSTSNSSSVVDLQSSEDGGELNFYEDERHFFTDSGYPFYSQNKSFYMHD
YMR214W	YMR214W_idr_2	0.873253	0.713498533775	GPGGPGAGGFHDPFDIFERMFQGGHGGPGGGFGQRQRQGPGGPGAGGFHDPFDIFERMFQGGHGGPGGGFGQRQRQGPGGPGAGGFHDPFDIFERMFQGGHGGPGGGFGQRQRQGPGGPGAGGFHDPFDIFERMFQGGHGGPGGGFGQRQRQGPGGPGAGGFHDPFDIFERMFQGGHGGPGGGFGQRQRQGPGGPGAGGFHDPFDIFERMFQGGHGGPGGGFGQRQRQGPGGPGAGGFHDPFDIFERMFQGGHGGP
YNL064C	YNL064C_idr_2	0.980937	0.801482754043	GGFPGGGFGFGDDIFSQFFGAGGAQRPRGPQGGFPGGGFGFGDDIFSQFFGAGGAQRPRGPQGGFPGGGFGFGDDIFSQFFGAGGAQRPRGPQGGFPGGGFGFGDDIFSQFFGAGGAQRPRGPQGGFPGGGFGFGDDIFSQFFGAGGAQRPRGPQGGFPGGGFGFGDDIFSQFFGAGGAQRPRGPQGGFPGGGFGFGDDIFSQFFGAGGAQRPRGPQGGFPGGGFGFGDDIFSQFFGAGGAQRPRGPQGGFPGGGF
YNL112W	YNL112W_idr_2	0.86519	0.70691062616	YGGGHPRYGGGRGGRGGYGRRGGYGGGRGGYGGNRQRDGGWGNRGRSNYYGGGHPRYGGGRGGRGGYGRRGGYGGGRGGYGGNRQRDGGWGNRGRSNYYGGGHPRYGGGRGGRGGYGRRGGYGGGRGGYGGNRQRDGGWGNRGRSNYYGGGHPRYGGGRGGRGGYGRRGGYGGGRGGYGGNRQRDGGWGNRGRSNYYGGGHPRYGGGRGGRGGYGRRGGYGGGRGGYGGNRQRDGGWGNRGRSNYYGGGHPRYGGG
YNL305C	YNL305C_idr_1	0.952019	0.777855330573	SGPPPPYEEQSSHLYGQPASSQDGNAFIPSGPPPPYEEQSSHLYGQPASSQDGNAFIPSGPPPPYEEQSSHLYGQPASSQDGNAFIPSGPPPPYEEQSSHLYGQPASSQDGNAFIPSGPPPPYEEQSSHLYGQPASSQDGNAFIPSGPPPPYEEQSSHLYGQPASSQDGNAFIPSGPPPPYEEQSSHLYGQPASSQDGNAFIPSGPPPPYEEQSSHLYGQPASSQDGNAFIPSGPPPPYEEQSSHLYGQPASSQDG
YOR197W	YOR197W_idr_1	0.923302	0.754391930293	YPGSGRYTYNNAGGNNGYQRPMAPPPNQQYGQQYGQQYEQQYGQQYGQQNDQQFSQQYAPPPGPPPMAYNRPVYPPPQFQQEQAKAQLSNGYNNPNVNASNMYGPPQNMSLPPYPGSGRYTYNNAGGNNGYQRPMAPPPNQQYGQQYGQQYEQQYGQQYGQQNDQQFSQQYAPPPGPPPMAYNRPVYPPPQFQQEQAKAQLSNGYNNPNVNASNMYGPPQNMSLPPYPGSGRYTYNNAGGNNGYQRPMAPPPNQQY
YPL141C	YPL141C_idr_1	0.817805	0.668194530333	SYTNKRHTYYGGFTNDLSDTFQYPQRTDEQRRKSYTNKRHTYYGGFTNDLSDTFQYPQRTDEQRRKSYTNKRHTYYGGFTNDLSDTFQYPQRTDEQRRKSYTNKRHTYYGGFTNDLSDTFQYPQRTDEQRRKSYTNKRHTYYGGFTNDLSDTFQYPQRTDEQRRKSYTNKRHTYYGGFTNDLSDTFQYPQRTDEQRRKSYTNKRHTYYGGFTNDLSDTFQYPQRTDEQRRKSYTNKRHTYYGGFTNDLSDTFQYPQ
YPR117W	YPR117W_idr_11	0.853064	0.697003391793	EEFKEKLSTYEDMNVRLRSLYDTSRGQSFFPEFYANDEEFKEKLSTYEDMNVRLRSLYDTSRGQSFFPEFYANDEEFKEKLSTYEDMNVRLRSLYDTSRGQSFFPEFYANDEEFKEKLSTYEDMNVRLRSLYDTSRGQSFFPEFYANDEEFKEKLSTYEDMNVRLRSLYDTSRGQSFFPEFYANDEEFKEKLSTYEDMNVRLRSLYDTSRGQSFFPEFYANDEEFKEKLSTYEDMNVRLRSLYDTSRGQSFFPEFY
