## Supplementary File 2 for "Discovering molecular features of intrinsically disordered regions by using evolution for contrastive learning": filter_160_idr_activations.txt

YBL029W	YBL029W_idr_3	0.873298	0.752888637758	SSSSSESTVSSSRKRKPCHDSYTHSSPSSSESSSSSESTVSSSRKRKPCHDSYTHSSPSSSESSSSSESTVSSSRKRKPCHDSYTHSSPSSSESSSSSESTVSSSRKRKPCHDSYTHSSPSSSESSSSSESTVSSSRKRKPCHDSYTHSSPSSSESSSSSESTVSSSRKRKPCHDSYTHSSPSSSESSSSSESTVSSSRKRKPCHDSYTHSSPSSSESSSSSESTVSSSRKRKPCHDSYTHSSPSSSESSSSSEST
YBL043W	YBL043W_idr_4	0.931547	0.803106968496	ASKNDVGKEENAEKTIESEDYCDFYSSDEDPDADTLSSTDSEDDDDYEASKNDVGKEENAEKTIESEDYCDFYSSDEDPDADTLSSTDSEDDDDYEASKNDVGKEENAEKTIESEDYCDFYSSDEDPDADTLSSTDSEDDDDYEASKNDVGKEENAEKTIESEDYCDFYSSDEDPDADTLSSTDSEDDDDYEASKNDVGKEENAEKTIESEDYCDFYSSDEDPDADTLSSTDSEDDDDYEASKNDVGKEENAEKTI
YBL088C	YBL088C_idr_21	1.01665	0.876477977002	AIFGNIVQDDIYENTELLDASDCGVDDVVLAIFGNIVQDDIYENTELLDASDCGVDDVVLAIFGNIVQDDIYENTELLDASDCGVDDVVLAIFGNIVQDDIYENTELLDASDCGVDDVVLAIFGNIVQDDIYENTELLDASDCGVDDVVLAIFGNIVQDDIYENTELLDASDCGVDDVVLAIFGNIVQDDIYENTELLDASDCGVDDVVLAIFGNIVQDDIYENTELLDASDCGVDDVVLAIFGNIVQDDIYENTE
YBR152W	YBR152W_idr_3	0.864008	0.744879905761	PNDGQESNESDGSPESDESPESEESSDNSDSSDSPNDGQESNESDGSPESDESPESEESSDNSDSSDSPNDGQESNESDGSPESDESPESEESSDNSDSSDSPNDGQESNESDGSPESDESPESEESSDNSDSSDSPNDGQESNESDGSPESDESPESEESSDNSDSSDSPNDGQESNESDGSPESDESPESEESSDNSDSSDSPNDGQESNESDGSPESDESPESEESSDNSDSSDSPNDGQESNESDGSPESDE
YDL052C	YDL052C_idr_1	0.921264	0.794241675807	SVIGRFLYYLRSVLVVLALAGCGFYGVIASISVIGRFLYYLRSVLVVLALAGCGFYGVIASISVIGRFLYYLRSVLVVLALAGCGFYGVIASISVIGRFLYYLRSVLVVLALAGCGFYGVIASISVIGRFLYYLRSVLVVLALAGCGFYGVIASISVIGRFLYYLRSVLVVLALAGCGFYGVIASISVIGRFLYYLRSVLVVLALAGCGFYGVIASISVIGRFLYYLRSVLVVLALAGCGFYGVIASISVIGRFLY
YDL207W	YDL207W_idr_2	0.818069	0.705275086041	VFDEVFNSDTDSPEFEETCSTTSSTSSQCPTPEPSPAIVFDEVFNSDTDSPEFEETCSTTSSTSSQCPTPEPSPAIVFDEVFNSDTDSPEFEETCSTTSSTSSQCPTPEPSPAIVFDEVFNSDTDSPEFEETCSTTSSTSSQCPTPEPSPAIVFDEVFNSDTDSPEFEETCSTTSSTSSQCPTPEPSPAIVFDEVFNSDTDSPEFEETCSTTSSTSSQCPTPEPSPAIVFDEVFNSDTDSPEFEETCSTTSSTSSQ
YDR055W	YDR055W_idr_1	0.880758	0.759320679386	QLHSLIASTALLITSALAATSSSSSIPSSCQLHSLIASTALLITSALAATSSSSSIPSSCQLHSLIASTALLITSALAATSSSSSIPSSCQLHSLIASTALLITSALAATSSSSSIPSSCQLHSLIASTALLITSALAATSSSSSIPSSCQLHSLIASTALLITSALAATSSSSSIPSSCQLHSLIASTALLITSALAATSSSSSIPSSCQLHSLIASTALLITSALAATSSSSSIPSSCQLHSLIASTALLITSA
YDR119W	YDR119W_idr_4	0.884955	0.762938439447	LSTLFFTITVVAIFIFNRIHCRSQNCLSLSLSTLFFTITVVAIFIFNRIHCRSQNCLSLSLSTLFFTITVVAIFIFNRIHCRSQNCLSLSLSTLFFTITVVAIFIFNRIHCRSQNCLSLSLSTLFFTITVVAIFIFNRIHCRSQNCLSLSLSTLFFTITVVAIFIFNRIHCRSQNCLSLSLSTLFFTITVVAIFIFNRIHCRSQNCLSLSLSTLFFTITVVAIFIFNRIHCRSQNCLSLSLSTLFFTITVVAIFIF
YDR387C	YDR387C_idr_1	1.15993	1.0	STDESEDVYSDLYSIISQVTSNTANDIEQSTDESEDVYSDLYSIISQVTSNTANDIEQSTDESEDVYSDLYSIISQVTSNTANDIEQSTDESEDVYSDLYSIISQVTSNTANDIEQSTDESEDVYSDLYSIISQVTSNTANDIEQSTDESEDVYSDLYSIISQVTSNTANDIEQSTDESEDVYSDLYSIISQVTSNTANDIEQSTDESEDVYSDLYSIISQVTSNTANDIEQSTDESEDVYSDLYSIISQVTSNTA
YEL012W	YEL012W_idr_2	1.04861	0.904030054083	MFGGDNDSDDSDSGGDLQEEDSDSDEDMDGTGVSSGDDSVDELSEDLSDIDVSDDDDYDEVANQMFGGDNDSDDSDSGGDLQEEDSDSDEDMDGTGVSSGDDSVDELSEDLSDIDVSDDDDYDEVANQMFGGDNDSDDSDSGGDLQEEDSDSDEDMDGTGVSSGDDSVDELSEDLSDIDVSDDDDYDEVANQMFGGDNDSDDSDSGGDLQEEDSDSDEDMDGTGVSSGDDSVDELSEDLSDIDVSDDDDYDEVANQ
YGL022W	YGL022W_idr_1	0.991892	0.855131018997	GSDRSCVLSVFQTILKLVIFVAIFGAAISGSDRSCVLSVFQTILKLVIFVAIFGAAISGSDRSCVLSVFQTILKLVIFVAIFGAAISGSDRSCVLSVFQTILKLVIFVAIFGAAISGSDRSCVLSVFQTILKLVIFVAIFGAAISGSDRSCVLSVFQTILKLVIFVAIFGAAISGSDRSCVLSVFQTILKLVIFVAIFGAAISGSDRSCVLSVFQTILKLVIFVAIFGAAISGSDRSCVLSVFQTILKLVIFVAIF
YGR079W	YGR079W_idr_4	0.856082	0.738047101229	SLSENATEDDGTQNGDLHDDDDDDDLESTLSLSENATEDDGTQNGDLHDDDDDDDLESTLSLSENATEDDGTQNGDLHDDDDDDDLESTLSLSENATEDDGTQNGDLHDDDDDDDLESTLSLSENATEDDGTQNGDLHDDDDDDDLESTLSLSENATEDDGTQNGDLHDDDDDDDLESTLSLSENATEDDGTQNGDLHDDDDDDDLESTLSLSENATEDDGTQNGDLHDDDDDDDLESTLSLSENATEDDGTQNGD
YGR189C	YGR189C_idr_1	0.87502	0.754373294998	KVLDLLTVLSASSLLSTFAAAESTATADSTKVLDLLTVLSASSLLSTFAAAESTATADSTKVLDLLTVLSASSLLSTFAAAESTATADSTKVLDLLTVLSASSLLSTFAAAESTATADSTKVLDLLTVLSASSLLSTFAAAESTATADSTKVLDLLTVLSASSLLSTFAAAESTATADSTKVLDLLTVLSASSLLSTFAAAESTATADSTKVLDLLTVLSASSLLSTFAAAESTATADSTKVLDLLTVLSASSLLS
YHR039C	YHR039C_idr_3	0.972678	0.838566289339	QIIQDNQKLIGITTLVASIFTLYVLVKIISTPQIIQDNQKLIGITTLVASIFTLYVLVKIISTPQIIQDNQKLIGITTLVASIFTLYVLVKIISTPQIIQDNQKLIGITTLVASIFTLYVLVKIISTPQIIQDNQKLIGITTLVASIFTLYVLVKIISTPQIIQDNQKLIGITTLVASIFTLYVLVKIISTPQIIQDNQKLIGITTLVASIFTLYVLVKIISTPQIIQDNQKLIGITTLVASIFTLYVLVKIISTP
YHR082C	YHR082C_idr_2	0.850968	0.733638144037	DDGQYDGPQDDENDCDSSDCDDDEDTKVDTDDGQYDGPQDDENDCDSSDCDDDEDTKVDTDDGQYDGPQDDENDCDSSDCDDDEDTKVDTDDGQYDGPQDDENDCDSSDCDDDEDTKVDTDDGQYDGPQDDENDCDSSDCDDDEDTKVDTDDGQYDGPQDDENDCDSSDCDDDEDTKVDTDDGQYDGPQDDENDCDSSDCDDDEDTKVDTDDGQYDGPQDDENDCDSSDCDDDEDTKVDTDDGQYDGPQDDENDCD
YIL077C	YIL077C_idr_5	0.920456	0.793544978352	DQSQESDASVDHESDIFISGFSDDGNATDNSSSDQSQESDASVDHESDIFISGFSDDGNATDNSSSDQSQESDASVDHESDIFISGFSDDGNATDNSSSDQSQESDASVDHESDIFISGFSDDGNATDNSSSDQSQESDASVDHESDIFISGFSDDGNATDNSSSDQSQESDASVDHESDIFISGFSDDGNATDNSSSDQSQESDASVDHESDIFISGFSDDGNATDNSSSDQSQESDASVDHESDIFISGFSDDG
YJL019W	YJL019W_idr_4	0.882764	0.761049730571	DDDDPYIEDNGQETDGYSDEDYTDEADKSFIEDSDSDSYDLESNSDFEENLESSDDDDPYIEDNGQETDGYSDEDYTDEADKSFIEDSDSDSYDLESNSDFEENLESSDDDDPYIEDNGQETDGYSDEDYTDEADKSFIEDSDSDSYDLESNSDFEENLESSDDDDPYIEDNGQETDGYSDEDYTDEADKSFIEDSDSDSYDLESNSDFEENLESSDDDDPYIEDNGQETDGYSDEDYTDEADKSFIEDSDSDSYD
YKL160W	YKL160W_idr_2	0.850157	0.732938928646	GSDTDDGDEGSDSDYESDSEQDAKTQNDGEIDSDEEEVDSDEERIGQVKRGRGALVDSDDEGSDTDDGDEGSDSDYESDSEQDAKTQNDGEIDSDEEEVDSDEERIGQVKRGRGALVDSDDEGSDTDDGDEGSDSDYESDSEQDAKTQNDGEIDSDEEEVDSDEERIGQVKRGRGALVDSDDEGSDTDDGDEGSDSDYESDSEQDAKTQNDGEIDSDEEEVDSDEERIGQVKRGRGALVDSDDEGSDTDDGDEGSD
YLR132C	YLR132C_idr_1	0.817699	0.704956181749	EFISADYSSSDGSDTESESSNKSEVQIEYTEKTCIQKADSTDEFISADYSSSDGSDTESESSNKSEVQIEYTEKTCIQKADSTDEFISADYSSSDGSDTESESSNKSEVQIEYTEKTCIQKADSTDEFISADYSSSDGSDTESESSNKSEVQIEYTEKTCIQKADSTDEFISADYSSSDGSDTESESSNKSEVQIEYTEKTCIQKADSTDEFISADYSSSDGSDTESESSNKSEVQIEYTEKTCIQKADSTDEFIS
YMR183C	YMR183C_idr_2	1.03715	0.894150084603	ARKARKNKIRCLIICFIIFAIVVVVVVVPSVVETRKARKARKNKIRCLIICFIIFAIVVVVVVVPSVVETRKARKARKNKIRCLIICFIIFAIVVVVVVVPSVVETRKARKARKNKIRCLIICFIIFAIVVVVVVVPSVVETRKARKARKNKIRCLIICFIIFAIVVVVVVVPSVVETRKARKARKNKIRCLIICFIIFAIVVVVVVVPSVVETRKARKARKNKIRCLIICFIIFAIVVVVVVVPSVVETRKARKA
YMR309C	YMR309C_idr_1	0.878189	0.757105923501	SRFFSSNYEYDVASSSSEEDLLSSSEEDLLSSSSSESELDQESDDSFFNESESESEADVDSDDSDASRFFSSNYEYDVASSSSEEDLLSSSEEDLLSSSSSESELDQESDDSFFNESESESEADVDSDDSDASRFFSSNYEYDVASSSSEEDLLSSSEEDLLSSSSSESELDQESDDSFFNESESESEADVDSDDSDASRFFSSNYEYDVASSSSEEDLLSSSEEDLLSSSSSESELDQESDDSFFNESESESEAD
YNL224C	YNL224C_idr_13	0.828159	0.713973629708	IPKIEPAEPTYSDIPISDSSDEGDSYEGDSYEDDEDMASSVVHSDIEEGLDDLIAYTLIPKIEPAEPTYSDIPISDSSDEGDSYEGDSYEDDEDMASSVVHSDIEEGLDDLIAYTLIPKIEPAEPTYSDIPISDSSDEGDSYEGDSYEDDEDMASSVVHSDIEEGLDDLIAYTLIPKIEPAEPTYSDIPISDSSDEGDSYEGDSYEDDEDMASSVVHSDIEEGLDDLIAYTLIPKIEPAEPTYSDIPISDSSDEGD
YOL136C	YOL136C_idr_1	0.862004	0.743152396171	GGSSDSDSHDGYLTSEYNSSNSLFSLNTGNSYSSASLDRATLDCQDSVFFDNHKSSLLSTEVPRFISNDPGGSSDSDSHDGYLTSEYNSSNSLFSLNTGNSYSSASLDRATLDCQDSVFFDNHKSSLLSTEVPRFISNDPGGSSDSDSHDGYLTSEYNSSNSLFSLNTGNSYSSASLDRATLDCQDSVFFDNHKSSLLSTEVPRFISNDPGGSSDSDSHDGYLTSEYNSSNSLFSLNTGNSYSSASLDRATLDCQD
YOR008C	YOR008C_idr_2	0.870916	0.750835132544	NSISSSDSSTESTSASSSTTSSTTSSTTSTTSSTTSSTTSSMASSSTVQNSPESTQAAASISTSQSSSTVTSESSLTSDTLATSSTSSQSQDATSIIYSTTFHTEGGSTIFVTNTITASAQNSGSATGTAGSDSTSGSKTHKKKANSISSSDSSTESTSASSSTTSSTTSSTTSTTSSTTSSTTSSMASSSTVQNSPESTQAAASISTSQSSSTVTSESSLTSDTLATSSTSSQSQDATSIIYSTTFHTEGGSTIF
YOR254C	YOR254C_idr_6	0.935109	0.806177360118	QVEVYSEEDDEYSTDDDETESDDESDASDYTDIDTDTEAEDDESPEQVEVYSEEDDEYSTDDDETESDDESDASDYTDIDTDTEAEDDESPEQVEVYSEEDDEYSTDDDETESDDESDASDYTDIDTDTEAEDDESPEQVEVYSEEDDEYSTDDDETESDDESDASDYTDIDTDTEAEDDESPEQVEVYSEEDDEYSTDDDETESDDESDASDYTDIDTDTEAEDDESPEQVEVYSEEDDEYSTDDDETESDDESD
YOR260W	YOR260W_idr_9	0.857201	0.739011573461	ETDSDDRSDEDSDDSEYTDEYEYEDDGLFERETDSDDRSDEDSDDSEYTDEYEYEDDGLFERETDSDDRSDEDSDDSEYTDEYEYEDDGLFERETDSDDRSDEDSDDSEYTDEYEYEDDGLFERETDSDDRSDEDSDDSEYTDEYEYEDDGLFERETDSDDRSDEDSDDSEYTDEYEYEDDGLFERETDSDDRSDEDSDDSEYTDEYEYEDDGLFERETDSDDRSDEDSDDSEYTDEYEYEDDGLFERETDSDDRS
YOR324C	YOR324C_idr_13	0.923456	0.796131104093	MSVFQSCHTGLAFNQIQGSSSSQRRSSAGSFDYMSVFQSCHTGLAFNQIQGSSSSQRRSSAGSFDYMSVFQSCHTGLAFNQIQGSSSSQRRSSAGSFDYMSVFQSCHTGLAFNQIQGSSSSQRRSSAGSFDYMSVFQSCHTGLAFNQIQGSSSSQRRSSAGSFDYMSVFQSCHTGLAFNQIQGSSSSQRRSSAGSFDYMSVFQSCHTGLAFNQIQGSSSSQRRSSAGSFDYMSVFQSCHTGLAFNQIQGSSSSQRR
YPL232W	YPL232W_idr_4	1.05848	0.912542116332	RKARKNKIRCWLIVFAIIVVVVVVVVVPAVVKTRRKARKNKIRCWLIVFAIIVVVVVVVVVPAVVKTRRKARKNKIRCWLIVFAIIVVVVVVVVVPAVVKTRRKARKNKIRCWLIVFAIIVVVVVVVVVPAVVKTRRKARKNKIRCWLIVFAIIVVVVVVVVVPAVVKTRRKARKNKIRCWLIVFAIIVVVVVVVVVPAVVKTRRKARKNKIRCWLIVFAIIVVVVVVVVVPAVVKTRRKARKNKIRCWLIVFAII
