## Supplementary File 2 for "Discovering molecular features of intrinsically disordered regions by using evolution for contrastive learning": filter_162_idr_activations.txt

YDL052C	YDL052C_idr_1	0.898283	0.764866772041	SVIGRFLYYLRSVLVVLALAGCGFYGVIASISVIGRFLYYLRSVLVVLALAGCGFYGVIASISVIGRFLYYLRSVLVVLALAGCGFYGVIASISVIGRFLYYLRSVLVVLALAGCGFYGVIASISVIGRFLYYLRSVLVVLALAGCGFYGVIASISVIGRFLYYLRSVLVVLALAGCGFYGVIASISVIGRFLYYLRSVLVVLALAGCGFYGVIASISVIGRFLYYLRSVLVVLALAGCGFYGVIASISVIGRFLY
YDR001C	YDR001C_idr_1	0.760462	0.647515346378	SQVNTSQGPVAQGRQRRLSSLSEFNDPFSNSQVNTSQGPVAQGRQRRLSSLSEFNDPFSNSQVNTSQGPVAQGRQRRLSSLSEFNDPFSNSQVNTSQGPVAQGRQRRLSSLSEFNDPFSNSQVNTSQGPVAQGRQRRLSSLSEFNDPFSNSQVNTSQGPVAQGRQRRLSSLSEFNDPFSNSQVNTSQGPVAQGRQRRLSSLSEFNDPFSNSQVNTSQGPVAQGRQRRLSSLSEFNDPFSNSQVNTSQGPVAQGRQR
YDR119W	YDR119W_idr_4	0.843983	0.71863143073	LSTLFFTITVVAIFIFNRIHCRSQNCLSLSLSTLFFTITVVAIFIFNRIHCRSQNCLSLSLSTLFFTITVVAIFIFNRIHCRSQNCLSLSLSTLFFTITVVAIFIFNRIHCRSQNCLSLSLSTLFFTITVVAIFIFNRIHCRSQNCLSLSLSTLFFTITVVAIFIFNRIHCRSQNCLSLSLSTLFFTITVVAIFIFNRIHCRSQNCLSLSLSTLFFTITVVAIFIFNRIHCRSQNCLSLSLSTLFFTITVVAIFIF
YDR205W	YDR205W_idr_9	0.934615	0.795802477833	SSFSNKQPDSHSHNHAHHHSHLTDSLPLENESMFKQMALSSFSNKQPDSHSHNHAHHHSHLTDSLPLENESMFKQMALSSFSNKQPDSHSHNHAHHHSHLTDSLPLENESMFKQMALSSFSNKQPDSHSHNHAHHHSHLTDSLPLENESMFKQMALSSFSNKQPDSHSHNHAHHHSHLTDSLPLENESMFKQMALSSFSNKQPDSHSHNHAHHHSHLTDSLPLENESMFKQMALSSFSNKQPDSHSHNHAHHHSHL
YDR277C	YDR277C_idr_2	0.839845	0.715108331077	PSRRSHHSSSMHSASRRSSVAESGSLLSDNAPSRRSHHSSSMHSASRRSSVAESGSLLSDNAPSRRSHHSSSMHSASRRSSVAESGSLLSDNAPSRRSHHSSSMHSASRRSSVAESGSLLSDNAPSRRSHHSSSMHSASRRSSVAESGSLLSDNAPSRRSHHSSSMHSASRRSSVAESGSLLSDNAPSRRSHHSSSMHSASRRSSVAESGSLLSDNAPSRRSHHSSSMHSASRRSSVAESGSLLSDNAPSRRSHHS
YDR477W	YDR477W_idr_1	1.17443	1.0	SSNNNTNTAPANANSSHHHHHHHHHHHHHGHGGSNSTLNNPKSSLASSNNNTNTAPANANSSHHHHHHHHHHHHHGHGGSNSTLNNPKSSLASSNNNTNTAPANANSSHHHHHHHHHHHHHGHGGSNSTLNNPKSSLASSNNNTNTAPANANSSHHHHHHHHHHHHHGHGGSNSTLNNPKSSLASSNNNTNTAPANANSSHHHHHHHHHHHHHGHGGSNSTLNNPKSSLASSNNNTNTAPANANSSHHHHHHHHHH
YDR524C	YDR524C_idr_4	0.727089	0.61909952622	SPQLSFTYLSTRLSGSQHKSTHSHHINHQTHPIHSSSSNSNSNNRIPTKTDSSKQHTQHFSFANAGASPQLSFTYLSTRLSGSQHKSTHSHHINHQTHPIHSSSSNSNSNNRIPTKTDSSKQHTQHFSFANAGASPQLSFTYLSTRLSGSQHKSTHSHHINHQTHPIHSSSSNSNSNNRIPTKTDSSKQHTQHFSFANAGASPQLSFTYLSTRLSGSQHKSTHSHHINHQTHPIHSSSSNSNSNNRIPTKTDSSKQ
YER132C	YER132C_idr_9	0.7416	0.631455091213	LDDKSKLPKHHHHHHGDLKYFESDDADENAVKLDDKSKLPKHHHHHHGDLKYFESDDADENAVKLDDKSKLPKHHHHHHGDLKYFESDDADENAVKLDDKSKLPKHHHHHHGDLKYFESDDADENAVKLDDKSKLPKHHHHHHGDLKYFESDDADENAVKLDDKSKLPKHHHHHHGDLKYFESDDADENAVKLDDKSKLPKHHHHHHGDLKYFESDDADENAVKLDDKSKLPKHHHHHHGDLKYFESDDADENAVK
YFL016C	YFL016C_idr_1	0.842221	0.717131304256	AFQQGVLSRCSGVFRHHVGHSRHINNILYRHAIAFASIAPRIPKSSFHTSAIAFQQGVLSRCSGVFRHHVGHSRHINNILYRHAIAFASIAPRIPKSSFHTSAIAFQQGVLSRCSGVFRHHVGHSRHINNILYRHAIAFASIAPRIPKSSFHTSAIAFQQGVLSRCSGVFRHHVGHSRHINNILYRHAIAFASIAPRIPKSSFHTSAIAFQQGVLSRCSGVFRHHVGHSRHINNILYRHAIAFASIAPRIPKSSFH
YGR101W	YGR101W_idr_1	0.7608	0.647803211503	SGVSSVMLGLRPATRIFFRSNISVSPSRTFSGVSSVMLGLRPATRIFFRSNISVSPSRTFSGVSSVMLGLRPATRIFFRSNISVSPSRTFSGVSSVMLGLRPATRIFFRSNISVSPSRTFSGVSSVMLGLRPATRIFFRSNISVSPSRTFSGVSSVMLGLRPATRIFFRSNISVSPSRTFSGVSSVMLGLRPATRIFFRSNISVSPSRTFSGVSSVMLGLRPATRIFFRSNISVSPSRTFSGVSSVMLGLRPATRI
YHL004W	YHL004W_idr_1	0.747288	0.636298350886	QRHVFARNFRRLSLLRNPSLTKRFQSSASGAANTPQRHVFARNFRRLSLLRNPSLTKRFQSSASGAANTPQRHVFARNFRRLSLLRNPSLTKRFQSSASGAANTPQRHVFARNFRRLSLLRNPSLTKRFQSSASGAANTPQRHVFARNFRRLSLLRNPSLTKRFQSSASGAANTPQRHVFARNFRRLSLLRNPSLTKRFQSSASGAANTPQRHVFARNFRRLSLLRNPSLTKRFQSSASGAANTPQRHVFARNFRR
YHL034C	YHL034C_idr_2	0.830205	0.706899911854	RGGFRGRGGFRGRGGFRGGFRGGYRGGFRGRGNFRGRGGARGGFRGGFRGRGGFRGRGGFRGGFRGGYRGGFRGRGNFRGRGGARGGFRGGFRGRGGFRGRGGFRGGFRGGYRGGFRGRGNFRGRGGARGGFRGGFRGRGGFRGRGGFRGGFRGGYRGGFRGRGNFRGRGGARGGFRGGFRGRGGFRGRGGFRGGFRGGYRGGFRGRGNFRGRGGARGGFRGGFRGRGGFRGRGGFRGGFRGGYRGGFRGRGNFRG
YHR059W	YHR059W_idr_1	0.823312	0.701030498275	IPSRISHKFPLFLRSSLAAPKAAYRFSSTIPSRISHKFPLFLRSSLAAPKAAYRFSSTIPSRISHKFPLFLRSSLAAPKAAYRFSSTIPSRISHKFPLFLRSSLAAPKAAYRFSSTIPSRISHKFPLFLRSSLAAPKAAYRFSSTIPSRISHKFPLFLRSSLAAPKAAYRFSSTIPSRISHKFPLFLRSSLAAPKAAYRFSSTIPSRISHKFPLFLRSSLAAPKAAYRFSSTIPSRISHKFPLFLRSSLAAPKAAY
YIL135C	YIL135C_idr_5	0.74141	0.631293344713	NATSTSSTANPLRRPPMQGHYSFSSSLLNSPSHLPSPPSASASPPNATSTSSTANPLRRPPMQGHYSFSSSLLNSPSHLPSPPSASASPPNATSTSSTANPLRRPPMQGHYSFSSSLLNSPSHLPSPPSASASPPNATSTSSTANPLRRPPMQGHYSFSSSLLNSPSHLPSPPSASASPPNATSTSSTANPLRRPPMQGHYSFSSSLLNSPSHLPSPPSASASPPNATSTSSTANPLRRPPMQGHYSFSSSLLNSP
YKL192C	YKL192C_idr_1	0.786033	0.669288749833	FRSVCRISSRVAPSAYRTIMGRSVMSNTILAFRSVCRISSRVAPSAYRTIMGRSVMSNTILAFRSVCRISSRVAPSAYRTIMGRSVMSNTILAFRSVCRISSRVAPSAYRTIMGRSVMSNTILAFRSVCRISSRVAPSAYRTIMGRSVMSNTILAFRSVCRISSRVAPSAYRTIMGRSVMSNTILAFRSVCRISSRVAPSAYRTIMGRSVMSNTILAFRSVCRISSRVAPSAYRTIMGRSVMSNTILAFRSVCRIS
YLR352W	YLR352W_idr_8	0.733908	0.624905652104	RSRSGNKTRPSLTGEHSSSASFLSFSHFNHRSRSGNKTRPSLTGEHSSSASFLSFSHFNHRSRSGNKTRPSLTGEHSSSASFLSFSHFNHRSRSGNKTRPSLTGEHSSSASFLSFSHFNHRSRSGNKTRPSLTGEHSSSASFLSFSHFNHRSRSGNKTRPSLTGEHSSSASFLSFSHFNHRSRSGNKTRPSLTGEHSSSASFLSFSHFNHRSRSGNKTRPSLTGEHSSSASFLSFSHFNHRSRSGNKTRPSLTGEH
YMR177W	YMR177W_idr_8	1.01471	0.864005653362	SKCEQADKPSSLNLHSHTHSHGHTHSHAAHNPLLVLSTSKCEQADKPSSLNLHSHTHSHGHTHSHAAHNPLLVLSTSKCEQADKPSSLNLHSHTHSHGHTHSHAAHNPLLVLSTSKCEQADKPSSLNLHSHTHSHGHTHSHAAHNPLLVLSTSKCEQADKPSSLNLHSHTHSHGHTHSHAAHNPLLVLSTSKCEQADKPSSLNLHSHTHSHGHTHSHAAHNPLLVLSTSKCEQADKPSSLNLHSHTHSHGHTHSHA
YNL064C	YNL064C_idr_2	0.825812	0.703159593806	GGFPGGGFGFGDDIFSQFFGAGGAQRPRGPQGGFPGGGFGFGDDIFSQFFGAGGAQRPRGPQGGFPGGGFGFGDDIFSQFFGAGGAQRPRGPQGGFPGGGFGFGDDIFSQFFGAGGAQRPRGPQGGFPGGGFGFGDDIFSQFFGAGGAQRPRGPQGGFPGGGFGFGDDIFSQFFGAGGAQRPRGPQGGFPGGGFGFGDDIFSQFFGAGGAQRPRGPQGGFPGGGFGFGDDIFSQFFGAGGAQRPRGPQGGFPGGGF
YNR047W	YNR047W_idr_5	0.7899	0.67258163859	NSMIYGNTNSYGKIAYTPNSNRSRSNSHRTFFKRNSMIYGNTNSYGKIAYTPNSNRSRSNSHRTFFKRNSMIYGNTNSYGKIAYTPNSNRSRSNSHRTFFKRNSMIYGNTNSYGKIAYTPNSNRSRSNSHRTFFKRNSMIYGNTNSYGKIAYTPNSNRSRSNSHRTFFKRNSMIYGNTNSYGKIAYTPNSNRSRSNSHRTFFKRNSMIYGNTNSYGKIAYTPNSNRSRSNSHRTFFKRNSMIYGNTNSYGKIAYTP
YOR211C	YOR211C_idr_1	0.750947	0.639414064546	NASPVRLLILRRQLATHPAILYSSPYIKSPLVHLHSRMSNVHRSANASPVRLLILRRQLATHPAILYSSPYIKSPLVHLHSRMSNVHRSANASPVRLLILRRQLATHPAILYSSPYIKSPLVHLHSRMSNVHRSANASPVRLLILRRQLATHPAILYSSPYIKSPLVHLHSRMSNVHRSANASPVRLLILRRQLATHPAILYSSPYIKSPLVHLHSRMSNVHRSANASPVRLLILRRQLATHPAILYSSPYIKSPL
