## Supplementary File 2 for "Discovering molecular features of intrinsically disordered regions by using evolution for contrastive learning": filter_163_idr_activations.txt

YAL021C	YAL021C_idr_4	0.5728	0.708255880849	NGGGSGVMMNASTAAVNSIGMVPTVGTPVNINVNASNGGGSGVMMNASTAAVNSIGMVPTVGTPVNINVNASNGGGSGVMMNASTAAVNSIGMVPTVGTPVNINVNASNGGGSGVMMNASTAAVNSIGMVPTVGTPVNINVNASNGGGSGVMMNASTAAVNSIGMVPTVGTPVNINVNASNGGGSGVMMNASTAAVNSIGMVPTVGTPVNINVNASNGGGSGVMMNASTAAVNSIGMVPTVGTPVNINVNASNGGG
YBL010C	YBL010C_idr_1	0.639861	0.791175229395	SDRDQIEPVTNALDAESDSSDDFGNFSDASVENDLYNQNSTSDRDQIEPVTNALDAESDSSDDFGNFSDASVENDLYNQNSTSDRDQIEPVTNALDAESDSSDDFGNFSDASVENDLYNQNSTSDRDQIEPVTNALDAESDSSDDFGNFSDASVENDLYNQNSTSDRDQIEPVTNALDAESDSSDDFGNFSDASVENDLYNQNSTSDRDQIEPVTNALDAESDSSDDFGNFSDASVENDLYNQNSTSDRDQIEPVT
YBR065C	YBR065C_idr_2	0.576245	0.712515736777	ITSDPSEADNIVDKLKNILLRATSDGPSTPLIKNTTALYKNEKGANEVKNLEKYASVDISHILKITSDPSEADNIVDKLKNILLRATSDGPSTPLIKNTTALYKNEKGANEVKNLEKYASVDISHILKITSDPSEADNIVDKLKNILLRATSDGPSTPLIKNTTALYKNEKGANEVKNLEKYASVDISHILKITSDPSEADNIVDKLKNILLRATSDGPSTPLIKNTTALYKNEKGANEVKNLEKYASVDISHILK
YBR138C	YBR138C_idr_6	0.589315	0.728675920332	VLESVDTNSLSLLSSNTSSNMNSNTNNKLSIIASVLESVDTNSLSLLSSNTSSNMNSNTNNKLSIIASVLESVDTNSLSLLSSNTSSNMNSNTNNKLSIIASVLESVDTNSLSLLSSNTSSNMNSNTNNKLSIIASVLESVDTNSLSLLSSNTSSNMNSNTNNKLSIIASVLESVDTNSLSLLSSNTSSNMNSNTNNKLSIIASVLESVDTNSLSLLSSNTSSNMNSNTNNKLSIIASVLESVDTNSLSLLSSNTS
YBR140C	YBR140C_idr_26	0.631353	0.78065537515	EEDFGTDFSNDISFSTSSSAVNASYCNVKEVEEDFGTDFSNDISFSTSSSAVNASYCNVKEVEEDFGTDFSNDISFSTSSSAVNASYCNVKEVEEDFGTDFSNDISFSTSSSAVNASYCNVKEVEEDFGTDFSNDISFSTSSSAVNASYCNVKEVEEDFGTDFSNDISFSTSSSAVNASYCNVKEVEEDFGTDFSNDISFSTSSSAVNASYCNVKEVEEDFGTDFSNDISFSTSSSAVNASYCNVKEVEEDFGTDF
YBR142W	YBR142W_idr_12	0.608429	0.752310603342	GIDVDSDEDDISKSNSDTFLLKNKNKKMQKTINKDKVKAMGIDVDSDEDDISKSNSDTFLLKNKNKKMQKTINKDKVKAMGIDVDSDEDDISKSNSDTFLLKNKNKKMQKTINKDKVKAMGIDVDSDEDDISKSNSDTFLLKNKNKKMQKTINKDKVKAMGIDVDSDEDDISKSNSDTFLLKNKNKKMQKTINKDKVKAMGIDVDSDEDDISKSNSDTFLLKNKNKKMQKTINKDKVKAMGIDVDSDEDDISKSNS
YBR163W	YBR163W_idr_6	0.624785	0.772534085112	YGLPINHSAFDNDAKGSNTFDMTAFNDLLDRGPTSFNVPIEQDEDSSESTKYGLPINHSAFDNDAKGSNTFDMTAFNDLLDRGPTSFNVPIEQDEDSSESTKYGLPINHSAFDNDAKGSNTFDMTAFNDLLDRGPTSFNVPIEQDEDSSESTKYGLPINHSAFDNDAKGSNTFDMTAFNDLLDRGPTSFNVPIEQDEDSSESTKYGLPINHSAFDNDAKGSNTFDMTAFNDLLDRGPTSFNVPIEQDEDSSESTKY
YBR276C	YBR276C_idr_4	0.669345	0.82763119435	SNLKLYANALKFRDKSFQLHISSELFSSIFFMKIPLESNLKLYANALKFRDKSFQLHISSELFSSIFFMKIPLESNLKLYANALKFRDKSFQLHISSELFSSIFFMKIPLESNLKLYANALKFRDKSFQLHISSELFSSIFFMKIPLESNLKLYANALKFRDKSFQLHISSELFSSIFFMKIPLESNLKLYANALKFRDKSFQLHISSELFSSIFFMKIPLESNLKLYANALKFRDKSFQLHISSELFSSIFFMKI
YCR081W	YCR081W_idr_7	0.636852	0.787454562151	SLKNNSSIRNVIMSASNANDFQLTIVTCKQFPKLSCIQLNCIDTQFTSLKNNSSIRNVIMSASNANDFQLTIVTCKQFPKLSCIQLNCIDTQFTSLKNNSSIRNVIMSASNANDFQLTIVTCKQFPKLSCIQLNCIDTQFTSLKNNSSIRNVIMSASNANDFQLTIVTCKQFPKLSCIQLNCIDTQFTSLKNNSSIRNVIMSASNANDFQLTIVTCKQFPKLSCIQLNCIDTQFTSLKNNSSIRNVIMSASNANDF
YDL020C	YDL020C_idr_6	0.584994	0.723333117638	TTTSFTTSEATANDRQINNVHLIPNEIKGASTTTSFTTSEATANDRQINNVHLIPNEIKGASTTTSFTTSEATANDRQINNVHLIPNEIKGASTTTSFTTSEATANDRQINNVHLIPNEIKGASTTTSFTTSEATANDRQINNVHLIPNEIKGASTTTSFTTSEATANDRQINNVHLIPNEIKGASTTTSFTTSEATANDRQINNVHLIPNEIKGASTTTSFTTSEATANDRQINNVHLIPNEIKGASTTTSFTTS
YDL052C	YDL052C_idr_1	0.628622	0.777277928478	SVIGRFLYYLRSVLVVLALAGCGFYGVIASISVIGRFLYYLRSVLVVLALAGCGFYGVIASISVIGRFLYYLRSVLVVLALAGCGFYGVIASISVIGRFLYYLRSVLVVLALAGCGFYGVIASISVIGRFLYYLRSVLVVLALAGCGFYGVIASISVIGRFLYYLRSVLVVLALAGCGFYGVIASISVIGRFLYYLRSVLVVLALAGCGFYGVIASISVIGRFLYYLRSVLVVLALAGCGFYGVIASISVIGRFLY
YDL063C	YDL063C_idr_4	0.594041	0.734519145547	DINNPVEIGPATSKDESSKVITKIKDYNAKRNESDINNPVEIGPATSKDESSKVITKIKDYNAKRNESDINNPVEIGPATSKDESSKVITKIKDYNAKRNESDINNPVEIGPATSKDESSKVITKIKDYNAKRNESDINNPVEIGPATSKDESSKVITKIKDYNAKRNESDINNPVEIGPATSKDESSKVITKIKDYNAKRNESDINNPVEIGPATSKDESSKVITKIKDYNAKRNESDINNPVEIGPATSKDESS
YDL110C	YDL110C_idr_3	0.628623	0.777278960277	KSKHEVEAKDNTNKGPDVDMDNSNVDVVTPNSIFIKSKHEVEAKDNTNKGPDVDMDNSNVDVVTPNSIFIKSKHEVEAKDNTNKGPDVDMDNSNVDVVTPNSIFIKSKHEVEAKDNTNKGPDVDMDNSNVDVVTPNSIFIKSKHEVEAKDNTNKGPDVDMDNSNVDVVTPNSIFIKSKHEVEAKDNTNKGPDVDMDNSNVDVVTPNSIFIKSKHEVEAKDNTNKGPDVDMDNSNVDVVTPNSIFIKSKHEVEAKDN
YDL122W	YDL122W_idr_7	0.58451	0.72273482161	TPVAKSELPDDALVGQLNLGEVGTVYIPTEQIDPNSITPVAKSELPDDALVGQLNLGEVGTVYIPTEQIDPNSITPVAKSELPDDALVGQLNLGEVGTVYIPTEQIDPNSITPVAKSELPDDALVGQLNLGEVGTVYIPTEQIDPNSITPVAKSELPDDALVGQLNLGEVGTVYIPTEQIDPNSITPVAKSELPDDALVGQLNLGEVGTVYIPTEQIDPNSITPVAKSELPDDALVGQLNLGEVGTVYIPTEQIDP
YDL194W	YDL194W_idr_2	0.568093	0.702435060413	SVMADTNEHNNEILHSSEENATNQPVNENNDLKSVMADTNEHNNEILHSSEENATNQPVNENNDLKSVMADTNEHNNEILHSSEENATNQPVNENNDLKSVMADTNEHNNEILHSSEENATNQPVNENNDLKSVMADTNEHNNEILHSSEENATNQPVNENNDLKSVMADTNEHNNEILHSSEENATNQPVNENNDLKSVMADTNEHNNEILHSSEENATNQPVNENNDLKSVMADTNEHNNEILHSSEENATNQP
YDR017C	YDR017C_idr_1	0.620339	0.767035996667	DTSHEIHDKIPDTLREQQQHLRQKESEGCITTLKDLNVPETKKLSSVLHGRKDTSHEIHDKIPDTLREQQQHLRQKESEGCITTLKDLNVPETKKLSSVLHGRKDTSHEIHDKIPDTLREQQQHLRQKESEGCITTLKDLNVPETKKLSSVLHGRKDTSHEIHDKIPDTLREQQQHLRQKESEGCITTLKDLNVPETKKLSSVLHGRKDTSHEIHDKIPDTLREQQQHLRQKESEGCITTLKDLNVPETKKLSSVL
YDR017C	YDR017C_idr_4	0.62303	0.770363548487	VEMNDMISEEADSNSFTSATGSKINFNSKWDWLDEFDKEDEEMYNDPNVEMNDMISEEADSNSFTSATGSKINFNSKWDWLDEFDKEDEEMYNDPNVEMNDMISEEADSNSFTSATGSKINFNSKWDWLDEFDKEDEEMYNDPNVEMNDMISEEADSNSFTSATGSKINFNSKWDWLDEFDKEDEEMYNDPNVEMNDMISEEADSNSFTSATGSKINFNSKWDWLDEFDKEDEEMYNDPNVEMNDMISEEADSNSF
YDR037W	YDR037W_idr_1	0.609686	0.753864787456	SQQDNVKAAAEGVANLHLDEATGEMVSKSESQQDNVKAAAEGVANLHLDEATGEMVSKSESQQDNVKAAAEGVANLHLDEATGEMVSKSESQQDNVKAAAEGVANLHLDEATGEMVSKSESQQDNVKAAAEGVANLHLDEATGEMVSKSESQQDNVKAAAEGVANLHLDEATGEMVSKSESQQDNVKAAAEGVANLHLDEATGEMVSKSESQQDNVKAAAEGVANLHLDEATGEMVSKSESQQDNVKAAAEGVANL
YDR093W	YDR093W_idr_7	0.623045	0.770382120869	DVEEFGSDPIQVVNNLVTKYLREKFGMSGSEEELKEAKREHGLDVEEFGSDPIQVVNNLVTKYLREKFGMSGSEEELKEAKREHGLDVEEFGSDPIQVVNNLVTKYLREKFGMSGSEEELKEAKREHGLDVEEFGSDPIQVVNNLVTKYLREKFGMSGSEEELKEAKREHGLDVEEFGSDPIQVVNNLVTKYLREKFGMSGSEEELKEAKREHGLDVEEFGSDPIQVVNNLVTKYLREKFGMSGSEEELKEAKREH
YDR120C	YDR120C_idr_1	0.604909	0.747958032902	EGFFRIPLKRANLHGMLKAAISKIKANFTAYGAPEGFFRIPLKRANLHGMLKAAISKIKANFTAYGAPEGFFRIPLKRANLHGMLKAAISKIKANFTAYGAPEGFFRIPLKRANLHGMLKAAISKIKANFTAYGAPEGFFRIPLKRANLHGMLKAAISKIKANFTAYGAPEGFFRIPLKRANLHGMLKAAISKIKANFTAYGAPEGFFRIPLKRANLHGMLKAAISKIKANFTAYGAPEGFFRIPLKRANLHGMLK
YDR166C	YDR166C_idr_8	0.568916	0.703453446039	LQNNTNQDKSQGCVELSYYLKINQLFQIISDTGKDSEGLKSTVEPNKVNTISGTSYLNLNCLQNNTNQDKSQGCVELSYYLKINQLFQIISDTGKDSEGLKSTVEPNKVNTISGTSYLNLNCLQNNTNQDKSQGCVELSYYLKINQLFQIISDTGKDSEGLKSTVEPNKVNTISGTSYLNLNCLQNNTNQDKSQGCVELSYYLKINQLFQIISDTGKDSEGLKSTVEPNKVNTISGTSYLNLNCLQNNTNQDKSQG
YDR261C	YDR261C_idr_1	0.644931	0.797443850603	PLKSFFFSAFLVLCLSKFTQGVGTTEKEESLSPLELNILPLKSFFFSAFLVLCLSKFTQGVGTTEKEESLSPLELNILPLKSFFFSAFLVLCLSKFTQGVGTTEKEESLSPLELNILPLKSFFFSAFLVLCLSKFTQGVGTTEKEESLSPLELNILPLKSFFFSAFLVLCLSKFTQGVGTTEKEESLSPLELNILPLKSFFFSAFLVLCLSKFTQGVGTTEKEESLSPLELNILPLKSFFFSAFLVLCLSKFTQGV
YDR268W	YDR268W_idr_1	0.676474	0.836446148125	SNKQAVLKLISKRWISTVQRADFKLNSEALSNKQAVLKLISKRWISTVQRADFKLNSEALSNKQAVLKLISKRWISTVQRADFKLNSEALSNKQAVLKLISKRWISTVQRADFKLNSEALSNKQAVLKLISKRWISTVQRADFKLNSEALSNKQAVLKLISKRWISTVQRADFKLNSEALSNKQAVLKLISKRWISTVQRADFKLNSEALSNKQAVLKLISKRWISTVQRADFKLNSEALSNKQAVLKLISKRWIS
YDR395W	YDR395W_idr_4	0.575662	0.711793772268	DAVTEGKSLEGDLTPEEEEEYFIECDDDMKETVLDAVTEGKSLEGDLTPEEEEEYFIECDDDMKETVLDAVTEGKSLEGDLTPEEEEEYFIECDDDMKETVLDAVTEGKSLEGDLTPEEEEEYFIECDDDMKETVLDAVTEGKSLEGDLTPEEEEEYFIECDDDMKETVLDAVTEGKSLEGDLTPEEEEEYFIECDDDMKETVLDAVTEGKSLEGDLTPEEEEEYFIECDDDMKETVLDAVTEGKSLEGDLTPEEE
YDR444W	YDR444W_idr_6	0.601711	0.744003442082	SELAEDANEPKDEPNQSSQADRSNEYNEGEISKGAENATSELAEDANEPKDEPNQSSQADRSNEYNEGEISKGAENATSELAEDANEPKDEPNQSSQADRSNEYNEGEISKGAENATSELAEDANEPKDEPNQSSQADRSNEYNEGEISKGAENATSELAEDANEPKDEPNQSSQADRSNEYNEGEISKGAENATSELAEDANEPKDEPNQSSQADRSNEYNEGEISKGAENATSELAEDANEPKDEPNQSSQADR
YDR452W	YDR452W_idr_1	0.609084	0.753119828568	VVVGKSEVRNVSMSRPKKKSLIAILSTCVLFFLVFIVVVGKSEVRNVSMSRPKKKSLIAILSTCVLFFLVFIVVVGKSEVRNVSMSRPKKKSLIAILSTCVLFFLVFIVVVGKSEVRNVSMSRPKKKSLIAILSTCVLFFLVFIVVVGKSEVRNVSMSRPKKKSLIAILSTCVLFFLVFIVVVGKSEVRNVSMSRPKKKSLIAILSTCVLFFLVFIVVVGKSEVRNVSMSRPKKKSLIAILSTCVLFFLVFIVVVG
YDR470C	YDR470C_idr_2	0.580108	0.717291123713	IASKLNVINSSPTTKRMANALFKSSPMKKLSNSVNDGLSLEGSNGIASKLNVINSSPTTKRMANALFKSSPMKKLSNSVNDGLSLEGSNGIASKLNVINSSPTTKRMANALFKSSPMKKLSNSVNDGLSLEGSNGIASKLNVINSSPTTKRMANALFKSSPMKKLSNSVNDGLSLEGSNGIASKLNVINSSPTTKRMANALFKSSPMKKLSNSVNDGLSLEGSNGIASKLNVINSSPTTKRMANALFKSSPMKKLS
YDR520C	YDR520C_idr_9	0.573771	0.709456600101	INFGSLSKENSDNDKMSTNANNYTGAGNLHAAKPATSPTNVGTLHENINFGSLSKENSDNDKMSTNANNYTGAGNLHAAKPATSPTNVGTLHENINFGSLSKENSDNDKMSTNANNYTGAGNLHAAKPATSPTNVGTLHENINFGSLSKENSDNDKMSTNANNYTGAGNLHAAKPATSPTNVGTLHENINFGSLSKENSDNDKMSTNANNYTGAGNLHAAKPATSPTNVGTLHENINFGSLSKENSDNDKMSTNAN
YEL001C	YEL001C_idr_1	0.577287	0.713803421947	RFSMLIGFNLLTALSSFCAAISANNSDNVEHEQEVRFSMLIGFNLLTALSSFCAAISANNSDNVEHEQEVRFSMLIGFNLLTALSSFCAAISANNSDNVEHEQEVRFSMLIGFNLLTALSSFCAAISANNSDNVEHEQEVRFSMLIGFNLLTALSSFCAAISANNSDNVEHEQEVRFSMLIGFNLLTALSSFCAAISANNSDNVEHEQEVRFSMLIGFNLLTALSSFCAAISANNSDNVEHEQEVRFSMLIGFNLL
YEL009C	YEL009C_idr_1	0.568943	0.703486611007	SEYQPSLFALNPMGFSPLDGSKSTNENVSASTSTAKPMVGQLIFDKFIKTEEDPIIKQDTPSNLDFDFALPQTATAPDAKTVLPISEYQPSLFALNPMGFSPLDGSKSTNENVSASTSTAKPMVGQLIFDKFIKTEEDPIIKQDTPSNLDFDFALPQTATAPDAKTVLPISEYQPSLFALNPMGFSPLDGSKSTNENVSASTSTAKPMVGQLIFDKFIKTEEDPIIKQDTPSNLDFDFALPQTATAPDAKTVLPIS
YEL022W	YEL022W_idr_12	0.566526	0.700498373664	TSQSGVAALLGGGSEIFSNQDDYLAHTFNNLNTNKHNTSQSGVAALLGGGSEIFSNQDDYLAHTFNNLNTNKHNTSQSGVAALLGGGSEIFSNQDDYLAHTFNNLNTNKHNTSQSGVAALLGGGSEIFSNQDDYLAHTFNNLNTNKHNTSQSGVAALLGGGSEIFSNQDDYLAHTFNNLNTNKHNTSQSGVAALLGGGSEIFSNQDDYLAHTFNNLNTNKHNTSQSGVAALLGGGSEIFSNQDDYLAHTFNNLNTN
YEL050C	YEL050C_idr_1	0.613353	0.758398954522	LVLGSLRSALSCSSTASLISKRNPCYPYGILVLGSLRSALSCSSTASLISKRNPCYPYGILVLGSLRSALSCSSTASLISKRNPCYPYGILVLGSLRSALSCSSTASLISKRNPCYPYGILVLGSLRSALSCSSTASLISKRNPCYPYGILVLGSLRSALSCSSTASLISKRNPCYPYGILVLGSLRSALSCSSTASLISKRNPCYPYGILVLGSLRSALSCSSTASLISKRNPCYPYGILVLGSLRSALSCSSTA
YEL052W	YEL052W_idr_5	0.664056	0.821091136301	NDFELRPTTKEPDSVDTGMVDEMVEKHGFSKEIAKKSNDFELRPTTKEPDSVDTGMVDEMVEKHGFSKEIAKKSNDFELRPTTKEPDSVDTGMVDEMVEKHGFSKEIAKKSNDFELRPTTKEPDSVDTGMVDEMVEKHGFSKEIAKKSNDFELRPTTKEPDSVDTGMVDEMVEKHGFSKEIAKKSNDFELRPTTKEPDSVDTGMVDEMVEKHGFSKEIAKKSNDFELRPTTKEPDSVDTGMVDEMVEKHGFSKEIA
YER093C	YER093C_idr_9	0.808748	1.0	NRNRNTIGMSGIDYAQNIKSFSKNIKENTLLRNRNRNTIGMSGIDYAQNIKSFSKNIKENTLLRNRNRNTIGMSGIDYAQNIKSFSKNIKENTLLRNRNRNTIGMSGIDYAQNIKSFSKNIKENTLLRNRNRNTIGMSGIDYAQNIKSFSKNIKENTLLRNRNRNTIGMSGIDYAQNIKSFSKNIKENTLLRNRNRNTIGMSGIDYAQNIKSFSKNIKENTLLRNRNRNTIGMSGIDYAQNIKSFSKNIKENTLLR
YER166W	YER166W_idr_3	0.569009	0.70356804943	DDVKEFGSEPSEIVDALLSKYLKEYFNLTGSEEEIFEAKKDHEFDDVKEFGSEPSEIVDALLSKYLKEYFNLTGSEEEIFEAKKDHEFDDVKEFGSEPSEIVDALLSKYLKEYFNLTGSEEEIFEAKKDHEFDDVKEFGSEPSEIVDALLSKYLKEYFNLTGSEEEIFEAKKDHEFDDVKEFGSEPSEIVDALLSKYLKEYFNLTGSEEEIFEAKKDHEFDDVKEFGSEPSEIVDALLSKYLKEYFNLTGSEEEIF
YFL038C	YFL038C_idr_2	0.605258	0.74838873529	NLNETTQKKEDKGNVNLKGQSLTNTGGGCCNLNETTQKKEDKGNVNLKGQSLTNTGGGCCNLNETTQKKEDKGNVNLKGQSLTNTGGGCCNLNETTQKKEDKGNVNLKGQSLTNTGGGCCNLNETTQKKEDKGNVNLKGQSLTNTGGGCCNLNETTQKKEDKGNVNLKGQSLTNTGGGCCNLNETTQKKEDKGNVNLKGQSLTNTGGGCCNLNETTQKKEDKGNVNLKGQSLTNTGGGCCNLNETTQKKEDKGNVN
YFL048C	YFL048C_idr_1	0.602791	0.745338663705	MMLITMKSTVLLSVFTVLATWAGLLEAHPLGDTSDAMMLITMKSTVLLSVFTVLATWAGLLEAHPLGDTSDAMMLITMKSTVLLSVFTVLATWAGLLEAHPLGDTSDAMMLITMKSTVLLSVFTVLATWAGLLEAHPLGDTSDAMMLITMKSTVLLSVFTVLATWAGLLEAHPLGDTSDAMMLITMKSTVLLSVFTVLATWAGLLEAHPLGDTSDAMMLITMKSTVLLSVFTVLATWAGLLEAHPLGDTSDAMMLI
YGL022W	YGL022W_idr_1	0.668045	0.826024535886	GSDRSCVLSVFQTILKLVIFVAIFGAAISGSDRSCVLSVFQTILKLVIFVAIFGAAISGSDRSCVLSVFQTILKLVIFVAIFGAAISGSDRSCVLSVFQTILKLVIFVAIFGAAISGSDRSCVLSVFQTILKLVIFVAIFGAAISGSDRSCVLSVFQTILKLVIFVAIFGAAISGSDRSCVLSVFQTILKLVIFVAIFGAAISGSDRSCVLSVFQTILKLVIFVAIFGAAISGSDRSCVLSVFQTILKLVIFVAIF
YGL064C	YGL064C_idr_2	0.603295	0.74596142811	PLSEVVAQSTSPPTSLKKFEIPDSNIVIGKLKNTNSNGTPLSEVVAQSTSPPTSLKKFEIPDSNIVIGKLKNTNSNGTPLSEVVAQSTSPPTSLKKFEIPDSNIVIGKLKNTNSNGTPLSEVVAQSTSPPTSLKKFEIPDSNIVIGKLKNTNSNGTPLSEVVAQSTSPPTSLKKFEIPDSNIVIGKLKNTNSNGTPLSEVVAQSTSPPTSLKKFEIPDSNIVIGKLKNTNSNGTPLSEVVAQSTSPPTSLKKFEIP
YGL233W	YGL233W_idr_1	0.572704	0.708136855463	DQEGQPLLSKDFQQVLLATASGNNSSWTERAVLNNESTDAVKHEPALGQNDVFDLDDQEGQPLLSKDFQQVLLATASGNNSSWTERAVLNNESTDAVKHEPALGQNDVFDLDDQEGQPLLSKDFQQVLLATASGNNSSWTERAVLNNESTDAVKHEPALGQNDVFDLDDQEGQPLLSKDFQQVLLATASGNNSSWTERAVLNNESTDAVKHEPALGQNDVFDLDDQEGQPLLSKDFQQVLLATASGNNSSWTERAV
YGL233W	YGL233W_idr_7	0.694446	0.858668519385	FVSSVEGANGDDTSVMDSSSIFNSESASVIDSNTSRIAKFFNRRFVSSVEGANGDDTSVMDSSSIFNSESASVIDSNTSRIAKFFNRRFVSSVEGANGDDTSVMDSSSIFNSESASVIDSNTSRIAKFFNRRFVSSVEGANGDDTSVMDSSSIFNSESASVIDSNTSRIAKFFNRRFVSSVEGANGDDTSVMDSSSIFNSESASVIDSNTSRIAKFFNRRFVSSVEGANGDDTSVMDSSSIFNSESASVIDSNTSR
YGR031W	YGR031W_idr_1	0.662961	0.819738374094	MILGKAGILAQYGTIYVRQNTIRNNLSSCIFKQSLCAFHSLAKVLQQMILGKAGILAQYGTIYVRQNTIRNNLSSCIFKQSLCAFHSLAKVLQQMILGKAGILAQYGTIYVRQNTIRNNLSSCIFKQSLCAFHSLAKVLQQMILGKAGILAQYGTIYVRQNTIRNNLSSCIFKQSLCAFHSLAKVLQQMILGKAGILAQYGTIYVRQNTIRNNLSSCIFKQSLCAFHSLAKVLQQMILGKAGILAQYGTIYVRQNT
YGR062C	YGR062C_idr_1	0.658631	0.814384074212	LKRLANRQNGFASFSCSSVGLRYGRTNPSTKRSLKRLANRQNGFASFSCSSVGLRYGRTNPSTKRSLKRLANRQNGFASFSCSSVGLRYGRTNPSTKRSLKRLANRQNGFASFSCSSVGLRYGRTNPSTKRSLKRLANRQNGFASFSCSSVGLRYGRTNPSTKRSLKRLANRQNGFASFSCSSVGLRYGRTNPSTKRSLKRLANRQNGFASFSCSSVGLRYGRTNPSTKRSLKRLANRQNGFASFSCSSVGLRYGR
YGR128C	YGR128C_idr_9	0.569016	0.703577261921	VGNNDSSVILKPLFDDKDINDKRVKCNDVSGVGNNDSSVILKPLFDDKDINDKRVKCNDVSGVGNNDSSVILKPLFDDKDINDKRVKCNDVSGVGNNDSSVILKPLFDDKDINDKRVKCNDVSGVGNNDSSVILKPLFDDKDINDKRVKCNDVSGVGNNDSSVILKPLFDDKDINDKRVKCNDVSGVGNNDSSVILKPLFDDKDINDKRVKCNDVSGVGNNDSSVILKPLFDDKDINDKRVKCNDVSGVGNNDSSV
YHL028W	YHL028W_idr_1	0.604749	0.747760222291	QTSMVSAKVSIWLVCSVICSSLVRATQSVCSSQNQTSMVSAKVSIWLVCSVICSSLVRATQSVCSSQNQTSMVSAKVSIWLVCSVICSSLVRATQSVCSSQNQTSMVSAKVSIWLVCSVICSSLVRATQSVCSSQNQTSMVSAKVSIWLVCSVICSSLVRATQSVCSSQNQTSMVSAKVSIWLVCSVICSSLVRATQSVCSSQNQTSMVSAKVSIWLVCSVICSSLVRATQSVCSSQNQTSMVSAKVSIWLVCSVI
YIL004C	YIL004C_idr_1	0.592091	0.732108568251	SSRFAGGNAYQRDTGRTQLFGPADGSNSLDDNVSSALGSTDKLDYSSSRFAGGNAYQRDTGRTQLFGPADGSNSLDDNVSSALGSTDKLDYSSSRFAGGNAYQRDTGRTQLFGPADGSNSLDDNVSSALGSTDKLDYSSSRFAGGNAYQRDTGRTQLFGPADGSNSLDDNVSSALGSTDKLDYSSSRFAGGNAYQRDTGRTQLFGPADGSNSLDDNVSSALGSTDKLDYSSSRFAGGNAYQRDTGRTQLFGPADGS
YIL079C	YIL079C_idr_1	0.595686	0.736553116203	STLLSEVESIDTLPYVKDTTPTGSDSSSFNKLLAPSIEDVSTLLSEVESIDTLPYVKDTTPTGSDSSSFNKLLAPSIEDVSTLLSEVESIDTLPYVKDTTPTGSDSSSFNKLLAPSIEDVSTLLSEVESIDTLPYVKDTTPTGSDSSSFNKLLAPSIEDVSTLLSEVESIDTLPYVKDTTPTGSDSSSFNKLLAPSIEDVSTLLSEVESIDTLPYVKDTTPTGSDSSSFNKLLAPSIEDVSTLLSEVESIDTLPYV
YIR002C	YIR002C_idr_7	0.569826	0.704578106964	LRDEKKFVKVNDKSQVDNNSVNHDSSQSFTLSNAELDDILGSDSDFLRDEKKFVKVNDKSQVDNNSVNHDSSQSFTLSNAELDDILGSDSDFLRDEKKFVKVNDKSQVDNNSVNHDSSQSFTLSNAELDDILGSDSDFLRDEKKFVKVNDKSQVDNNSVNHDSSQSFTLSNAELDDILGSDSDFLRDEKKFVKVNDKSQVDNNSVNHDSSQSFTLSNAELDDILGSDSDFLRDEKKFVKVNDKSQVDNNSVNHDSS
YJL051W	YJL051W_idr_3	0.60072	0.742777959653	LLPPFRFTSESDMDPSTSTELEVELHAQNNFSFPLLPPFRFTSESDMDPSTSTELEVELHAQNNFSFPLLPPFRFTSESDMDPSTSTELEVELHAQNNFSFPLLPPFRFTSESDMDPSTSTELEVELHAQNNFSFPLLPPFRFTSESDMDPSTSTELEVELHAQNNFSFPLLPPFRFTSESDMDPSTSTELEVELHAQNNFSFPLLPPFRFTSESDMDPSTSTELEVELHAQNNFSFPLLPPFRFTSESDMDPSTS
YJL131C	YJL131C_idr_2	0.585425	0.723866484028	RELANLKEQSHGNVARNAAFPKEYIKRPKQVPRNATRELANLKEQSHGNVARNAAFPKEYIKRPKQVPRNATRELANLKEQSHGNVARNAAFPKEYIKRPKQVPRNATRELANLKEQSHGNVARNAAFPKEYIKRPKQVPRNATRELANLKEQSHGNVARNAAFPKEYIKRPKQVPRNATRELANLKEQSHGNVARNAAFPKEYIKRPKQVPRNATRELANLKEQSHGNVARNAAFPKEYIKRPKQVPRNATRELA
YJL206C	YJL206C_idr_1	0.568265	0.702648348009	TPKESGKPISCAMKKLKGKRSKILVLSRDAGTNELKPTKGRTPKESGKPISCAMKKLKGKRSKILVLSRDAGTNELKPTKGRTPKESGKPISCAMKKLKGKRSKILVLSRDAGTNELKPTKGRTPKESGKPISCAMKKLKGKRSKILVLSRDAGTNELKPTKGRTPKESGKPISCAMKKLKGKRSKILVLSRDAGTNELKPTKGRTPKESGKPISCAMKKLKGKRSKILVLSRDAGTNELKPTKGRTPKESGKPIS
YJL207C	YJL207C_idr_5	0.574669	0.71056666844	YTESSSSVLGSLKDIGNRKVSNKDDMESNIYTESSSSVLGSLKDIGNRKVSNKDDMESNIYTESSSSVLGSLKDIGNRKVSNKDDMESNIYTESSSSVLGSLKDIGNRKVSNKDDMESNIYTESSSSVLGSLKDIGNRKVSNKDDMESNIYTESSSSVLGSLKDIGNRKVSNKDDMESNIYTESSSSVLGSLKDIGNRKVSNKDDMESNIYTESSSSVLGSLKDIGNRKVSNKDDMESNIYTESSSSVLGSLKDIG
YJL207C	YJL207C_idr_7	0.626955	0.775216836248	NLSMSSAYKYDESISGSWPSKDYNWYNIFEVNLSMSSAYKYDESISGSWPSKDYNWYNIFEVNLSMSSAYKYDESISGSWPSKDYNWYNIFEVNLSMSSAYKYDESISGSWPSKDYNWYNIFEVNLSMSSAYKYDESISGSWPSKDYNWYNIFEVNLSMSSAYKYDESISGSWPSKDYNWYNIFEVNLSMSSAYKYDESISGSWPSKDYNWYNIFEVNLSMSSAYKYDESISGSWPSKDYNWYNIFEVNLSMSSAY
YJL207C	YJL207C_idr_9	0.663431	0.820318834739	ELISRTSSLKGAFENFDLLTLLYKLQMEEFFMELISRTSSLKGAFENFDLLTLLYKLQMEEFFMELISRTSSLKGAFENFDLLTLLYKLQMEEFFMELISRTSSLKGAFENFDLLTLLYKLQMEEFFMELISRTSSLKGAFENFDLLTLLYKLQMEEFFMELISRTSSLKGAFENFDLLTLLYKLQMEEFFMELISRTSSLKGAFENFDLLTLLYKLQMEEFFMELISRTSSLKGAFENFDLLTLLYKLQMEEFFM
YJR122W	YJR122W_idr_1	0.674891	0.834488825396	FISRRCRIKGFTLKNLLWFRSSSTRFVSTESPDASAITKPFISRRCRIKGFTLKNLLWFRSSSTRFVSTESPDASAITKPFISRRCRIKGFTLKNLLWFRSSSTRFVSTESPDASAITKPFISRRCRIKGFTLKNLLWFRSSSTRFVSTESPDASAITKPFISRRCRIKGFTLKNLLWFRSSSTRFVSTESPDASAITKPFISRRCRIKGFTLKNLLWFRSSSTRFVSTESPDASAITKPFISRRCRIKGFTLKNL
YKL010C	YKL010C_idr_11	0.58181	0.719396362201	NFSIVDCGLHDGGGVSSLAKEIKIKLVYDGDNFSIVDCGLHDGGGVSSLAKEIKIKLVYDGDNFSIVDCGLHDGGGVSSLAKEIKIKLVYDGDNFSIVDCGLHDGGGVSSLAKEIKIKLVYDGDNFSIVDCGLHDGGGVSSLAKEIKIKLVYDGDNFSIVDCGLHDGGGVSSLAKEIKIKLVYDGDNFSIVDCGLHDGGGVSSLAKEIKIKLVYDGDNFSIVDCGLHDGGGVSSLAKEIKIKLVYDGDNFSIVDCG
YKL014C	YKL014C_idr_3	0.598343	0.739838806462	IYLKLDSFEENIKKTNSSNSLISSMKSSSFFQYISALPSKNLMNIIYLKLDSFEENIKKTNSSNSLISSMKSSSFFQYISALPSKNLMNIIYLKLDSFEENIKKTNSSNSLISSMKSSSFFQYISALPSKNLMNIIYLKLDSFEENIKKTNSSNSLISSMKSSSFFQYISALPSKNLMNIIYLKLDSFEENIKKTNSSNSLISSMKSSSFFQYISALPSKNLMNIIYLKLDSFEENIKKTNSSNSLISSMKSSSFF
YKL050C	YKL050C_idr_14	0.672188	0.831147270589	NEVTDDQDDQEGSEIRVRDSNDSNTSPKESFFKEVINEVTDDQDDQEGSEIRVRDSNDSNTSPKESFFKEVINEVTDDQDDQEGSEIRVRDSNDSNTSPKESFFKEVINEVTDDQDDQEGSEIRVRDSNDSNTSPKESFFKEVINEVTDDQDDQEGSEIRVRDSNDSNTSPKESFFKEVINEVTDDQDDQEGSEIRVRDSNDSNTSPKESFFKEVINEVTDDQDDQEGSEIRVRDSNDSNTSPKESFFKEVINEVT
YKL051W	YKL051W_idr_2	0.570281	0.705140584827	YHSEDVLPSDDNAGVIATETASSNIYNNSSSNESIQVVVYHSEDVLPSDDNAGVIATETASSNIYNNSSSNESIQVVVYHSEDVLPSDDNAGVIATETASSNIYNNSSSNESIQVVVYHSEDVLPSDDNAGVIATETASSNIYNNSSSNESIQVVVYHSEDVLPSDDNAGVIATETASSNIYNNSSSNESIQVVVYHSEDVLPSDDNAGVIATETASSNIYNNSSSNESIQVVVYHSEDVLPSDDNAGVIATETAS
YKL203C	YKL203C_idr_9	0.677409	0.837602868519	MLTSVSKKKQEGSDASSVTDINEFDNGMIGVNTFDAKEVHYSMLTSVSKKKQEGSDASSVTDINEFDNGMIGVNTFDAKEVHYSMLTSVSKKKQEGSDASSVTDINEFDNGMIGVNTFDAKEVHYSMLTSVSKKKQEGSDASSVTDINEFDNGMIGVNTFDAKEVHYSMLTSVSKKKQEGSDASSVTDINEFDNGMIGVNTFDAKEVHYSMLTSVSKKKQEGSDASSVTDINEFDNGMIGVNTFDAKEVHYSMLTS
YKR064W	YKR064W_idr_9	0.733081	0.906439266025	ETPFFIDLIPNGFYLETKRSADNLFGLFTDRAIETPFFIDLIPNGFYLETKRSADNLFGLFTDRAIETPFFIDLIPNGFYLETKRSADNLFGLFTDRAIETPFFIDLIPNGFYLETKRSADNLFGLFTDRAIETPFFIDLIPNGFYLETKRSADNLFGLFTDRAIETPFFIDLIPNGFYLETKRSADNLFGLFTDRAIETPFFIDLIPNGFYLETKRSADNLFGLFTDRAIETPFFIDLIPNGFYLETKRSADNLF
YKR075C	YKR075C_idr_7	0.652065	0.806264847772	LEDISCPSSVDSHTSSIFDQHSTCTKISSIDEDSEDLMNEKKELEDISCPSSVDSHTSSIFDQHSTCTKISSIDEDSEDLMNEKKELEDISCPSSVDSHTSSIFDQHSTCTKISSIDEDSEDLMNEKKELEDISCPSSVDSHTSSIFDQHSTCTKISSIDEDSEDLMNEKKELEDISCPSSVDSHTSSIFDQHSTCTKISSIDEDSEDLMNEKKELEDISCPSSVDSHTSSIFDQHSTCTKISSIDEDSEDLMNEK
YKR086W	YKR086W_idr_3	0.630392	0.779467405985	NPFRNPDSEFSANAKRGSKLVALRRINMEHIQQSRDNTTVLNPFRNPDSEFSANAKRGSKLVALRRINMEHIQQSRDNTTVLNPFRNPDSEFSANAKRGSKLVALRRINMEHIQQSRDNTTVLNPFRNPDSEFSANAKRGSKLVALRRINMEHIQQSRDNTTVLNPFRNPDSEFSANAKRGSKLVALRRINMEHIQQSRDNTTVLNPFRNPDSEFSANAKRGSKLVALRRINMEHIQQSRDNTTVLNPFRNPDSEF
YKR095W	YKR095W_idr_13	0.671532	0.830335834365	ELNNAALLLEHTSNEKNAKVKELNAKNQKLELNNAALLLEHTSNEKNAKVKELNAKNQKLELNNAALLLEHTSNEKNAKVKELNAKNQKLELNNAALLLEHTSNEKNAKVKELNAKNQKLELNNAALLLEHTSNEKNAKVKELNAKNQKLELNNAALLLEHTSNEKNAKVKELNAKNQKLELNNAALLLEHTSNEKNAKVKELNAKNQKLELNNAALLLEHTSNEKNAKVKELNAKNQKLELNNAALLLEHTSNEK
YKR095W	YKR095W_idr_18	0.580616	0.717920152612	ELLKVVRNLADKLESKEKKSKQSLQKIESETVNEAKEAIELLKVVRNLADKLESKEKKSKQSLQKIESETVNEAKEAIELLKVVRNLADKLESKEKKSKQSLQKIESETVNEAKEAIELLKVVRNLADKLESKEKKSKQSLQKIESETVNEAKEAIELLKVVRNLADKLESKEKKSKQSLQKIESETVNEAKEAIELLKVVRNLADKLESKEKKSKQSLQKIESETVNEAKEAIELLKVVRNLADKLESKEKKSKQ
YKR095W	YKR095W_idr_58	0.581459	0.718961827416	KLKQNVAPIESELTALKYSMQEKEQELKLAKLKQNVAPIESELTALKYSMQEKEQELKLAKLKQNVAPIESELTALKYSMQEKEQELKLAKLKQNVAPIESELTALKYSMQEKEQELKLAKLKQNVAPIESELTALKYSMQEKEQELKLAKLKQNVAPIESELTALKYSMQEKEQELKLAKLKQNVAPIESELTALKYSMQEKEQELKLAKLKQNVAPIESELTALKYSMQEKEQELKLAKLKQNVAPIESELTAL
YKR096W	YKR096W_idr_3	0.645397	0.798020184052	CNIHNNIPVLGALESIIDISEARSENNTDLHAVPELSCNIHNNIPVLGALESIIDISEARSENNTDLHAVPELSCNIHNNIPVLGALESIIDISEARSENNTDLHAVPELSCNIHNNIPVLGALESIIDISEARSENNTDLHAVPELSCNIHNNIPVLGALESIIDISEARSENNTDLHAVPELSCNIHNNIPVLGALESIIDISEARSENNTDLHAVPELSCNIHNNIPVLGALESIIDISEARSENNTDLHAVP
YLR024C	YLR024C_idr_17	0.60598	0.749282273236	QQMKFMENNSVDTSDISTPRTTSPSLSPTRINAENSSNTINSCCDDDCVFQQMKFMENNSVDTSDISTPRTTSPSLSPTRINAENSSNTINSCCDDDCVFQQMKFMENNSVDTSDISTPRTTSPSLSPTRINAENSSNTINSCCDDDCVFQQMKFMENNSVDTSDISTPRTTSPSLSPTRINAENSSNTINSCCDDDCVFQQMKFMENNSVDTSDISTPRTTSPSLSPTRINAENSSNTINSCCDDDCVFQQMKFM
YLR032W	YLR032W_idr_13	0.595006	0.735713379205	DSDVVDKKLFDIENTAVSDNLPSTWQDNKKDSDVVDKKLFDIENTAVSDNLPSTWQDNKKDSDVVDKKLFDIENTAVSDNLPSTWQDNKKDSDVVDKKLFDIENTAVSDNLPSTWQDNKKDSDVVDKKLFDIENTAVSDNLPSTWQDNKKDSDVVDKKLFDIENTAVSDNLPSTWQDNKKDSDVVDKKLFDIENTAVSDNLPSTWQDNKKDSDVVDKKLFDIENTAVSDNLPSTWQDNKKDSDVVDKKLFDIENTA
YLR032W	YLR032W_idr_3	0.622965	0.770283362963	FEYIEFQNSKNLGLKCPNCRNQIDACRLLALVQTFEYIEFQNSKNLGLKCPNCRNQIDACRLLALVQTFEYIEFQNSKNLGLKCPNCRNQIDACRLLALVQTFEYIEFQNSKNLGLKCPNCRNQIDACRLLALVQTFEYIEFQNSKNLGLKCPNCRNQIDACRLLALVQTFEYIEFQNSKNLGLKCPNCRNQIDACRLLALVQTFEYIEFQNSKNLGLKCPNCRNQIDACRLLALVQTFEYIEFQNSKNLGLKCPN
YLR051C	YLR051C_idr_1	0.625072	0.772888729173	DQSVEDLFGALRDASASLEVKNSAKEQVSLQDQSVEDLFGALRDASASLEVKNSAKEQVSLQDQSVEDLFGALRDASASLEVKNSAKEQVSLQDQSVEDLFGALRDASASLEVKNSAKEQVSLQDQSVEDLFGALRDASASLEVKNSAKEQVSLQDQSVEDLFGALRDASASLEVKNSAKEQVSLQDQSVEDLFGALRDASASLEVKNSAKEQVSLQDQSVEDLFGALRDASASLEVKNSAKEQVSLQDQSVEDLF
YLR087C	YLR087C_idr_2	0.579403	0.716419400946	SEEYTGVLGAREVGDVTTKSSVADLASTVDSGYQNSSLKNESEDKGPMKRSDSEEYTGVLGAREVGDVTTKSSVADLASTVDSGYQNSSLKNESEDKGPMKRSDSEEYTGVLGAREVGDVTTKSSVADLASTVDSGYQNSSLKNESEDKGPMKRSDSEEYTGVLGAREVGDVTTKSSVADLASTVDSGYQNSSLKNESEDKGPMKRSDSEEYTGVLGAREVGDVTTKSSVADLASTVDSGYQNSSLKNESEDKGPM
YLR088W	YLR088W_idr_1	0.610786	0.755224551156	ALLEKLHRRIVDMGLVPRIIALLPVISMLCALLEKLHRRIVDMGLVPRIIALLPVISMLCALLEKLHRRIVDMGLVPRIIALLPVISMLCALLEKLHRRIVDMGLVPRIIALLPVISMLCALLEKLHRRIVDMGLVPRIIALLPVISMLCALLEKLHRRIVDMGLVPRIIALLPVISMLCALLEKLHRRIVDMGLVPRIIALLPVISMLCALLEKLHRRIVDMGLVPRIIALLPVISMLCALLEKLHRRIVDMGLV
YLR098C	YLR098C_idr_3	0.596058	0.737013372263	DLLGTLSHGNDFALEYNFDFTLLNEIDMLIGGNTNDGLSKDLLGTLSHGNDFALEYNFDFTLLNEIDMLIGGNTNDGLSKDLLGTLSHGNDFALEYNFDFTLLNEIDMLIGGNTNDGLSKDLLGTLSHGNDFALEYNFDFTLLNEIDMLIGGNTNDGLSKDLLGTLSHGNDFALEYNFDFTLLNEIDMLIGGNTNDGLSKDLLGTLSHGNDFALEYNFDFTLLNEIDMLIGGNTNDGLSKDLLGTLSHGNDFALEY
YLR106C	YLR106C_idr_88	0.60112	0.74327263358	SVISKYSATSEQQKILLDAKSTLSSFFVHFNSSRIFDSSFSVISKYSATSEQQKILLDAKSTLSSFFVHFNSSRIFDSSFSVISKYSATSEQQKILLDAKSTLSSFFVHFNSSRIFDSSFSVISKYSATSEQQKILLDAKSTLSSFFVHFNSSRIFDSSFSVISKYSATSEQQKILLDAKSTLSSFFVHFNSSRIFDSSFSVISKYSATSEQQKILLDAKSTLSSFFVHFNSSRIFDSSFSVISKYSATSEQQKIL
YLR190W	YLR190W_idr_1	0.601515	0.743760748213	NSPTMKSEQLTPKLSPMSFCLDDQRNAGSFQNLLNSPTKLNSPTMKSEQLTPKLSPMSFCLDDQRNAGSFQNLLNSPTKLNSPTMKSEQLTPKLSPMSFCLDDQRNAGSFQNLLNSPTKLNSPTMKSEQLTPKLSPMSFCLDDQRNAGSFQNLLNSPTKLNSPTMKSEQLTPKLSPMSFCLDDQRNAGSFQNLLNSPTKLNSPTMKSEQLTPKLSPMSFCLDDQRNAGSFQNLLNSPTKLNSPTMKSEQLTPKLSP
YLR201C	YLR201C_idr_1	0.725823	0.897465488902	LCRNTARTGCKFFRLYHSNPIEHVKPIHIKPLLCRNTARTGCKFFRLYHSNPIEHVKPIHIKPLLCRNTARTGCKFFRLYHSNPIEHVKPIHIKPLLCRNTARTGCKFFRLYHSNPIEHVKPIHIKPLLCRNTARTGCKFFRLYHSNPIEHVKPIHIKPLLCRNTARTGCKFFRLYHSNPIEHVKPIHIKPLLCRNTARTGCKFFRLYHSNPIEHVKPIHIKPLLCRNTARTGCKFFRLYHSNPIEHVKPIHIKPL
YLR299W	YLR299W_idr_1	0.608214	0.752043956996	LLCNRKVPKTLNTCFILHIFTLLTLGVLVLLCNRKVPKTLNTCFILHIFTLLTLGVLVLLCNRKVPKTLNTCFILHIFTLLTLGVLVLLCNRKVPKTLNTCFILHIFTLLTLGVLVLLCNRKVPKTLNTCFILHIFTLLTLGVLVLLCNRKVPKTLNTCFILHIFTLLTLGVLVLLCNRKVPKTLNTCFILHIFTLLTLGVLVLLCNRKVPKTLNTCFILHIFTLLTLGVLVLLCNRKVPKTLNTCFILHIFTLLT
YLR308W	YLR308W_idr_1	0.584598	0.722844044906	RIQLNTIDLQCIIALSCLGQFVHAEANREDLKQIDFQFPRIQLNTIDLQCIIALSCLGQFVHAEANREDLKQIDFQFPRIQLNTIDLQCIIALSCLGQFVHAEANREDLKQIDFQFPRIQLNTIDLQCIIALSCLGQFVHAEANREDLKQIDFQFPRIQLNTIDLQCIIALSCLGQFVHAEANREDLKQIDFQFPRIQLNTIDLQCIIALSCLGQFVHAEANREDLKQIDFQFPRIQLNTIDLQCIIALSCLGQFV
YLR310C	YLR310C_idr_22	0.57241	0.707772851511	KSSQIFEKLNNATGEHLKIISKPKSRIRNLEINSSTYKSSQIFEKLNNATGEHLKIISKPKSRIRNLEINSSTYKSSQIFEKLNNATGEHLKIISKPKSRIRNLEINSSTYKSSQIFEKLNNATGEHLKIISKPKSRIRNLEINSSTYKSSQIFEKLNNATGEHLKIISKPKSRIRNLEINSSTYKSSQIFEKLNNATGEHLKIISKPKSRIRNLEINSSTYKSSQIFEKLNNATGEHLKIISKPKSRIRNLEINS
YLR332W	YLR332W_idr_4	0.59547	0.736287059457	SLFDVRIRDSDSVLPNANTADHNNTNSGGEPINSSVASNDIIEEKFYDEQGNELSPRNYSLFDVRIRDSDSVLPNANTADHNNTNSGGEPINSSVASNDIIEEKFYDEQGNELSPRNYSLFDVRIRDSDSVLPNANTADHNNTNSGGEPINSSVASNDIIEEKFYDEQGNELSPRNYSLFDVRIRDSDSVLPNANTADHNNTNSGGEPINSSVASNDIIEEKFYDEQGNELSPRNYSLFDVRIRDSDSVLPNANTA
YLR355C	YLR355C_idr_1	0.570984	0.706010538795	LRTQAARLICNSRVITAKRTFALATRAAAYSRPAARFVKLRTQAARLICNSRVITAKRTFALATRAAAYSRPAARFVKLRTQAARLICNSRVITAKRTFALATRAAAYSRPAARFVKLRTQAARLICNSRVITAKRTFALATRAAAYSRPAARFVKLRTQAARLICNSRVITAKRTFALATRAAAYSRPAARFVKLRTQAARLICNSRVITAKRTFALATRAAAYSRPAARFVKLRTQAARLICNSRVITAKRTFA
YLR386W	YLR386W_idr_3	0.617353	0.763344367195	NSLNIWTSQSYVMNNYIRQRENSNFCDSNSDISQRSVSQNSLNIWTSQSYVMNNYIRQRENSNFCDSNSDISQRSVSQNSLNIWTSQSYVMNNYIRQRENSNFCDSNSDISQRSVSQNSLNIWTSQSYVMNNYIRQRENSNFCDSNSDISQRSVSQNSLNIWTSQSYVMNNYIRQRENSNFCDSNSDISQRSVSQNSLNIWTSQSYVMNNYIRQRENSNFCDSNSDISQRSVSQNSLNIWTSQSYVMNNYIRQREN
YLR392C	YLR392C_idr_6	0.659778	0.815802134556	NSMVTNNEFFNSSNLKVPSKDVKVVNGVGYIKSNSMVTNNEFFNSSNLKVPSKDVKVVNGVGYIKSNSMVTNNEFFNSSNLKVPSKDVKVVNGVGYIKSNSMVTNNEFFNSSNLKVPSKDVKVVNGVGYIKSNSMVTNNEFFNSSNLKVPSKDVKVVNGVGYIKSNSMVTNNEFFNSSNLKVPSKDVKVVNGVGYIKSNSMVTNNEFFNSSNLKVPSKDVKVVNGVGYIKSNSMVTNNEFFNSSNLKVPSKDVKVV
YLR398C	YLR398C_idr_1	0.568026	0.702352958691	SEGFSSSSIQELYQSLKEITNNADVELFEDRITKLSEGFSSSSIQELYQSLKEITNNADVELFEDRITKLSEGFSSSSIQELYQSLKEITNNADVELFEDRITKLSEGFSSSSIQELYQSLKEITNNADVELFEDRITKLSEGFSSSSIQELYQSLKEITNNADVELFEDRITKLSEGFSSSSIQELYQSLKEITNNADVELFEDRITKLSEGFSSSSIQELYQSLKEITNNADVELFEDRITKLSEGFSSSSIQE
YLR422W	YLR422W_idr_32	0.674408	0.833891266367	FKAPSAEDFKPLISKECESRSFCDSLYVSSTDDISTGKPFKAPSAEDFKPLISKECESRSFCDSLYVSSTDDISTGKPFKAPSAEDFKPLISKECESRSFCDSLYVSSTDDISTGKPFKAPSAEDFKPLISKECESRSFCDSLYVSSTDDISTGKPFKAPSAEDFKPLISKECESRSFCDSLYVSSTDDISTGKPFKAPSAEDFKPLISKECESRSFCDSLYVSSTDDISTGKPFKAPSAEDFKPLISKECESRSF
YLR452C	YLR452C_idr_4	0.602043	0.744414392889	SNNIRAPNGSTIDLDFTLRGHMTVRDEKKTLDDSEGFSQDMLISSSSNNIRAPNGSTIDLDFTLRGHMTVRDEKKTLDDSEGFSQDMLISSSSNNIRAPNGSTIDLDFTLRGHMTVRDEKKTLDDSEGFSQDMLISSSSNNIRAPNGSTIDLDFTLRGHMTVRDEKKTLDDSEGFSQDMLISSSSNNIRAPNGSTIDLDFTLRGHMTVRDEKKTLDDSEGFSQDMLISSSSNNIRAPNGSTIDLDFTLRGHMTVRD
YML007W	YML007W_idr_11	0.610149	0.754437214809	DDNSTNIQLQPFSESQSQNKFDYDMFFRDSDDNSTNIQLQPFSESQSQNKFDYDMFFRDSDDNSTNIQLQPFSESQSQNKFDYDMFFRDSDDNSTNIQLQPFSESQSQNKFDYDMFFRDSDDNSTNIQLQPFSESQSQNKFDYDMFFRDSDDNSTNIQLQPFSESQSQNKFDYDMFFRDSDDNSTNIQLQPFSESQSQNKFDYDMFFRDSDDNSTNIQLQPFSESQSQNKFDYDMFFRDSDDNSTNIQLQPFSESQ
YML061C	YML061C_idr_13	0.595761	0.736646567713	FKPSIIQPPQLISENSFDQSSQKKSRSTGFKNPLRPALKKESSFDELQNNSISQERSLEMIFKPSIIQPPQLISENSFDQSSQKKSRSTGFKNPLRPALKKESSFDELQNNSISQERSLEMIFKPSIIQPPQLISENSFDQSSQKKSRSTGFKNPLRPALKKESSFDELQNNSISQERSLEMIFKPSIIQPPQLISENSFDQSSQKKSRSTGFKNPLRPALKKESSFDELQNNSISQERSLEMIFKPSIIQPPQLI
YML104C	YML104C_idr_3	0.644641	0.797085447846	EIDTASKKLAREANYPDLNMDNGIVLKEMAEIDTASKKLAREANYPDLNMDNGIVLKEMAEIDTASKKLAREANYPDLNMDNGIVLKEMAEIDTASKKLAREANYPDLNMDNGIVLKEMAEIDTASKKLAREANYPDLNMDNGIVLKEMAEIDTASKKLAREANYPDLNMDNGIVLKEMAEIDTASKKLAREANYPDLNMDNGIVLKEMAEIDTASKKLAREANYPDLNMDNGIVLKEMAEIDTASKKLAREANYP
YML123C	YML123C_idr_5	0.590271	0.729858067202	HDEIDPATLNFRNKNNDIESSSPSQLQHEAHDEIDPATLNFRNKNNDIESSSPSQLQHEAHDEIDPATLNFRNKNNDIESSSPSQLQHEAHDEIDPATLNFRNKNNDIESSSPSQLQHEAHDEIDPATLNFRNKNNDIESSSPSQLQHEAHDEIDPATLNFRNKNNDIESSSPSQLQHEAHDEIDPATLNFRNKNNDIESSSPSQLQHEAHDEIDPATLNFRNKNNDIESSSPSQLQHEAHDEIDPATLNFRNKNN
YMR102C	YMR102C_idr_8	0.609262	0.753339454358	SFDVLSRSNDDGIMSDVESSLGYNSKPGSISNASFDVLSRSNDDGIMSDVESSLGYNSKPGSISNASFDVLSRSNDDGIMSDVESSLGYNSKPGSISNASFDVLSRSNDDGIMSDVESSLGYNSKPGSISNASFDVLSRSNDDGIMSDVESSLGYNSKPGSISNASFDVLSRSNDDGIMSDVESSLGYNSKPGSISNASFDVLSRSNDDGIMSDVESSLGYNSKPGSISNASFDVLSRSNDDGIMSDVESSLGYNS
YMR155W	YMR155W_idr_4	0.578059	0.714757836034	SSSPATYETYALSDNFQETSEFFALEDRQLSNRPLLSPSSPHTKYDFEDENTSKNTVGENSSSSPATYETYALSDNFQETSEFFALEDRQLSNRPLLSPSSPHTKYDFEDENTSKNTVGENSSSSPATYETYALSDNFQETSEFFALEDRQLSNRPLLSPSSPHTKYDFEDENTSKNTVGENSSSSPATYETYALSDNFQETSEFFALEDRQLSNRPLLSPSSPHTKYDFEDENTSKNTVGENSSSSPATYETYAL
YMR176W	YMR176W_idr_5	0.594538	0.735133876659	MTSTFRNRTVPLNIIQYLISHTDSNTEFNRMLMTSTFRNRTVPLNIIQYLISHTDSNTEFNRMLMTSTFRNRTVPLNIIQYLISHTDSNTEFNRMLMTSTFRNRTVPLNIIQYLISHTDSNTEFNRMLMTSTFRNRTVPLNIIQYLISHTDSNTEFNRMLMTSTFRNRTVPLNIIQYLISHTDSNTEFNRMLMTSTFRNRTVPLNIIQYLISHTDSNTEFNRMLMTSTFRNRTVPLNIIQYLISHTDSNTEFNRML
YMR227C	YMR227C_idr_3	0.602103	0.744487945418	EEVYALEAPDTEDLVVKHFEGIEDEIWENKETFLKGYNGAPLSDEEVYALEAPDTEDLVVKHFEGIEDEIWENKETFLKGYNGAPLSDEEVYALEAPDTEDLVVKHFEGIEDEIWENKETFLKGYNGAPLSDEEVYALEAPDTEDLVVKHFEGIEDEIWENKETFLKGYNGAPLSDEEVYALEAPDTEDLVVKHFEGIEDEIWENKETFLKGYNGAPLSDEEVYALEAPDTEDLVVKHFEGIEDEIWENKETFLKG
YNL008C	YNL008C_idr_6	0.607601	0.75128646912	SKDYFPPRKIDESVSDEEFDSDMESQLIIDEEKELTHLSSNAVDSDDLSKDYFPPRKIDESVSDEEFDSDMESQLIIDEEKELTHLSSNAVDSDDLSKDYFPPRKIDESVSDEEFDSDMESQLIIDEEKELTHLSSNAVDSDDLSKDYFPPRKIDESVSDEEFDSDMESQLIIDEEKELTHLSSNAVDSDDLSKDYFPPRKIDESVSDEEFDSDMESQLIIDEEKELTHLSSNAVDSDDLSKDYFPPRKIDESVSD
YNL163C	YNL163C_idr_18	0.695066	0.859434409053	KAREEALNAAKHAGMVENMAMMDLNDNSKNTSDLYKRAKKAREEALNAAKHAGMVENMAMMDLNDNSKNTSDLYKRAKKAREEALNAAKHAGMVENMAMMDLNDNSKNTSDLYKRAKKAREEALNAAKHAGMVENMAMMDLNDNSKNTSDLYKRAKKAREEALNAAKHAGMVENMAMMDLNDNSKNTSDLYKRAKKAREEALNAAKHAGMVENMAMMDLNDNSKNTSDLYKRAKKAREEALNAAKHAGMVENMAMM
YNL172W	YNL172W_idr_13	0.568096	0.702439187609	RNVEDIHVALKRKAAESKNYSRLNLKNEQGNTTSSQLVESLGIQDLTMVELDTLLSAGNNTALTDSESYNLGLLCSDKNSGDIRNVEDIHVALKRKAAESKNYSRLNLKNEQGNTTSSQLVESLGIQDLTMVELDTLLSAGNNTALTDSESYNLGLLCSDKNSGDIRNVEDIHVALKRKAAESKNYSRLNLKNEQGNTTSSQLVESLGIQDLTMVELDTLLSAGNNTALTDSESYNLGLLCSDKNSGDIRNVEDIH
YNL221C	YNL221C_idr_2	0.667358	0.825174259798	IDYLQRNDKTLELMDSKKTGQFNAQGVRDINCVNDVLEFCKDYEAKTKAMSLSIEENIPVALCKNRKCQFRTPDSISVNSSSFSLIDYLQRNDKTLELMDSKKTGQFNAQGVRDINCVNDVLEFCKDYEAKTKAMSLSIEENIPVALCKNRKCQFRTPDSISVNSSSFSLIDYLQRNDKTLELMDSKKTGQFNAQGVRDINCVNDVLEFCKDYEAKTKAMSLSIEENIPVALCKNRKCQFRTPDSISVNSSSFSLI
YNL237W	YNL237W_idr_5	0.59952	0.741294085271	GFLPKSYELEEENNNVSFELDNISNEDVDEDTTPFNVGFLPKSYELEEENNNVSFELDNISNEDVDEDTTPFNVGFLPKSYELEEENNNVSFELDNISNEDVDEDTTPFNVGFLPKSYELEEENNNVSFELDNISNEDVDEDTTPFNVGFLPKSYELEEENNNVSFELDNISNEDVDEDTTPFNVGFLPKSYELEEENNNVSFELDNISNEDVDEDTTPFNVGFLPKSYELEEENNNVSFELDNISNEDVDEDTTP
YNL242W	YNL242W_idr_16	0.584318	0.722497139337	KNNVTDLRRNLDGEIQGVQNSFSDVSKVNLKNNVTDLRRNLDGEIQGVQNSFSDVSKVNLKNNVTDLRRNLDGEIQGVQNSFSDVSKVNLKNNVTDLRRNLDGEIQGVQNSFSDVSKVNLKNNVTDLRRNLDGEIQGVQNSFSDVSKVNLKNNVTDLRRNLDGEIQGVQNSFSDVSKVNLKNNVTDLRRNLDGEIQGVQNSFSDVSKVNLKNNVTDLRRNLDGEIQGVQNSFSDVSKVNLKNNVTDLRRNLDGEIQ
YNL242W	YNL242W_idr_7	0.631721	0.781110472215	GIVQLVEDISAFGKLFTDSKNSECTGKSKSKRGSFLQRSVRVLNGIVQLVEDISAFGKLFTDSKNSECTGKSKSKRGSFLQRSVRVLNGIVQLVEDISAFGKLFTDSKNSECTGKSKSKRGSFLQRSVRVLNGIVQLVEDISAFGKLFTDSKNSECTGKSKSKRGSFLQRSVRVLNGIVQLVEDISAFGKLFTDSKNSECTGKSKSKRGSFLQRSVRVLNGIVQLVEDISAFGKLFTDSKNSECTGKSKSKRGSFL
YNL243W	YNL243W_idr_4	0.621068	0.767938157505	IQSVKSNKETNPHSELVATADKIVKSSEHLIQSVKSNKETNPHSELVATADKIVKSSEHLIQSVKSNKETNPHSELVATADKIVKSSEHLIQSVKSNKETNPHSELVATADKIVKSSEHLIQSVKSNKETNPHSELVATADKIVKSSEHLIQSVKSNKETNPHSELVATADKIVKSSEHLIQSVKSNKETNPHSELVATADKIVKSSEHLIQSVKSNKETNPHSELVATADKIVKSSEHLIQSVKSNKETNPHSEL
YNL262W	YNL262W_idr_19	0.59372	0.734122639926	NDAEGSDLVNNNMGIDDKDAVINSPSEFVHNDAEGSDLVNNNMGIDDKDAVINSPSEFVHNDAEGSDLVNNNMGIDDKDAVINSPSEFVHNDAEGSDLVNNNMGIDDKDAVINSPSEFVHNDAEGSDLVNNNMGIDDKDAVINSPSEFVHNDAEGSDLVNNNMGIDDKDAVINSPSEFVHNDAEGSDLVNNNMGIDDKDAVINSPSEFVHNDAEGSDLVNNNMGIDDKDAVINSPSEFVHNDAEGSDLVNNNMGID
YNL297C	YNL297C_idr_6	0.600201	0.742136328066	NTLTLEQTNLNLNNDIGYHPLDAKDEIIPCNTLTLEQTNLNLNNDIGYHPLDAKDEIIPCNTLTLEQTNLNLNNDIGYHPLDAKDEIIPCNTLTLEQTNLNLNNDIGYHPLDAKDEIIPCNTLTLEQTNLNLNNDIGYHPLDAKDEIIPCNTLTLEQTNLNLNNDIGYHPLDAKDEIIPCNTLTLEQTNLNLNNDIGYHPLDAKDEIIPCNTLTLEQTNLNLNNDIGYHPLDAKDEIIPCNTLTLEQTNLNLNNDI
YNL304W	YNL304W_idr_3	0.618917	0.765277958547	DPCVSITTSDDVQGHEQEFHDTVEEPFNFTRQRQHQLEKNNTVDITKPNDDIANNQSICCVDPCVSITTSDDVQGHEQEFHDTVEEPFNFTRQRQHQLEKNNTVDITKPNDDIANNQSICCVDPCVSITTSDDVQGHEQEFHDTVEEPFNFTRQRQHQLEKNNTVDITKPNDDIANNQSICCVDPCVSITTSDDVQGHEQEFHDTVEEPFNFTRQRQHQLEKNNTVDITKPNDDIANNQSICCVDPCVSITTSDDV
YNR019W	YNR019W_idr_5	0.606649	0.750108965346	QFSKSALAKYKDSINDPKVIGALEKSCEFCSFELSSQSLQFSKSALAKYKDSINDPKVIGALEKSCEFCSFELSSQSLQFSKSALAKYKDSINDPKVIGALEKSCEFCSFELSSQSLQFSKSALAKYKDSINDPKVIGALEKSCEFCSFELSSQSLQFSKSALAKYKDSINDPKVIGALEKSCEFCSFELSSQSLQFSKSALAKYKDSINDPKVIGALEKSCEFCSFELSSQSLQFSKSALAKYKDSINDPKVIGA
YOL028C	YOL028C_idr_5	0.609119	0.753163164127	KDQMTTKDHENEGAKGHEGKSDDEGNGSGDENGVDSKDQMTTKDHENEGAKGHEGKSDDEGNGSGDENGVDSKDQMTTKDHENEGAKGHEGKSDDEGNGSGDENGVDSKDQMTTKDHENEGAKGHEGKSDDEGNGSGDENGVDSKDQMTTKDHENEGAKGHEGKSDDEGNGSGDENGVDSKDQMTTKDHENEGAKGHEGKSDDEGNGSGDENGVDSKDQMTTKDHENEGAKGHEGKSDDEGNGSGDENGVDSKDQM
YOL066C	YOL066C_idr_1	0.585893	0.724444438876	EDSNNEASDDFNNLLNKEIESAKEVKLRKFANRNNNRNENSSKVKDASGFRLRVIQEDSNNEASDDFNNLLNKEIESAKEVKLRKFANRNNNRNENSSKVKDASGFRLRVIQEDSNNEASDDFNNLLNKEIESAKEVKLRKFANRNNNRNENSSKVKDASGFRLRVIQEDSNNEASDDFNNLLNKEIESAKEVKLRKFANRNNNRNENSSKVKDASGFRLRVIQEDSNNEASDDFNNLLNKEIESAKEVKLRKFAN
YOL075C	YOL075C_idr_9	0.590318	0.729916584946	MDNESLSPTPISEKQQYSQESFFTEYSEFVMDNESLSPTPISEKQQYSQESFFTEYSEFVMDNESLSPTPISEKQQYSQESFFTEYSEFVMDNESLSPTPISEKQQYSQESFFTEYSEFVMDNESLSPTPISEKQQYSQESFFTEYSEFVMDNESLSPTPISEKQQYSQESFFTEYSEFVMDNESLSPTPISEKQQYSQESFFTEYSEFVMDNESLSPTPISEKQQYSQESFFTEYSEFVMDNESLSPTPISEKQQ
YOL081W	YOL081W_idr_3	0.619717	0.766267748601	GNQAVSDVALLDTMRALLSFFTMTSAVFLVDRNLPSVLFAKRLGNQAVSDVALLDTMRALLSFFTMTSAVFLVDRNLPSVLFAKRLGNQAVSDVALLDTMRALLSFFTMTSAVFLVDRNLPSVLFAKRLGNQAVSDVALLDTMRALLSFFTMTSAVFLVDRNLPSVLFAKRLGNQAVSDVALLDTMRALLSFFTMTSAVFLVDRNLPSVLFAKRLGNQAVSDVALLDTMRALLSFFTMTSAVFLVDRNLPSVLFAK
YOL089C	YOL089C_idr_6	0.652185	0.80641394273	YWFKQSLGVKASNEEFLSPISEILSISLKWYATQMKKFMDLSSPAFFSSYWFKQSLGVKASNEEFLSPISEILSISLKWYATQMKKFMDLSSPAFFSSYWFKQSLGVKASNEEFLSPISEILSISLKWYATQMKKFMDLSSPAFFSSYWFKQSLGVKASNEEFLSPISEILSISLKWYATQMKKFMDLSSPAFFSSYWFKQSLGVKASNEEFLSPISEILSISLKWYATQMKKFMDLSSPAFFSSYWFKQSLGVKA
YOL089C	YOL089C_idr_7	0.605208	0.748326901049	NYYEVIKTNILPDLIDKKEDLDKITDVNSALNYYEVIKTNILPDLIDKKEDLDKITDVNSALNYYEVIKTNILPDLIDKKEDLDKITDVNSALNYYEVIKTNILPDLIDKKEDLDKITDVNSALNYYEVIKTNILPDLIDKKEDLDKITDVNSALNYYEVIKTNILPDLIDKKEDLDKITDVNSALNYYEVIKTNILPDLIDKKEDLDKITDVNSALNYYEVIKTNILPDLIDKKEDLDKITDVNSALNYYEVIKT
YOL100W	YOL100W_idr_5	0.57428	0.710085260501	QLLEDDYRIEGGDLSELLTNRSGEGYKCNQNSSPMKDDDKSESNNKGSSVFQLLEDDYRIEGGDLSELLTNRSGEGYKCNQNSSPMKDDDKSESNNKGSSVFQLLEDDYRIEGGDLSELLTNRSGEGYKCNQNSSPMKDDDKSESNNKGSSVFQLLEDDYRIEGGDLSELLTNRSGEGYKCNQNSSPMKDDDKSESNNKGSSVFQLLEDDYRIEGGDLSELLTNRSGEGYKCNQNSSPMKDDDKSESNNKGSSVFQ
YOR014W	YOR014W_idr_4	0.597419	0.738696531254	RINNDKDQYTIKNPELRNSFNTASENNTLNEENENDCDSEIQRINNDKDQYTIKNPELRNSFNTASENNTLNEENENDCDSEIQRINNDKDQYTIKNPELRNSFNTASENNTLNEENENDCDSEIQRINNDKDQYTIKNPELRNSFNTASENNTLNEENENDCDSEIQRINNDKDQYTIKNPELRNSFNTASENNTLNEENENDCDSEIQRINNDKDQYTIKNPELRNSFNTASENNTLNEENENDCDSEIQRINN
YOR019W	YOR019W_idr_5	0.585417	0.723855944938	QSSPFLNTRKENKSESSSFPMRSSKLLEKNSQSSPFLNTRKENKSESSSFPMRSSKLLEKNSQSSPFLNTRKENKSESSSFPMRSSKLLEKNSQSSPFLNTRKENKSESSSFPMRSSKLLEKNSQSSPFLNTRKENKSESSSFPMRSSKLLEKNSQSSPFLNTRKENKSESSSFPMRSSKLLEKNSQSSPFLNTRKENKSESSSFPMRSSKLLEKNSQSSPFLNTRKENKSESSSFPMRSSKLLEKNSQSSPFLNT
YOR107W	YOR107W_idr_3	0.625676	0.773635899059	NDSATEQDLKNESTTSFSSLGVEDISEDRNSYLKKPDINDSATEQDLKNESTTSFSSLGVEDISEDRNSYLKKPDINDSATEQDLKNESTTSFSSLGVEDISEDRNSYLKKPDINDSATEQDLKNESTTSFSSLGVEDISEDRNSYLKKPDINDSATEQDLKNESTTSFSSLGVEDISEDRNSYLKKPDINDSATEQDLKNESTTSFSSLGVEDISEDRNSYLKKPDINDSATEQDLKNESTTSFSSLGVEDISED
YOR154W	YOR154W_idr_5	0.591972	0.731961463191	QEDKEQSIGTNNINNLNEQNIQDRCNNIETRLETPNTSNLSDLAGALSCTSKLIPLKFDEFFKVLNASFCPSKQMISSSSSSAVPVIPQEDKEQSIGTNNINNLNEQNIQDRCNNIETRLETPNTSNLSDLAGALSCTSKLIPLKFDEFFKVLNASFCPSKQMISSSSSSAVPVIPQEDKEQSIGTNNINNLNEQNIQDRCNNIETRLETPNTSNLSDLAGALSCTSKLIPLKFDEFFKVLNASFCPSKQMISSSS
YOR208W	YOR208W_idr_7	0.593874	0.734312490944	LGKNKKNCILPKLDLNLNVNLTSRSTLNLRLGKNKKNCILPKLDLNLNVNLTSRSTLNLRLGKNKKNCILPKLDLNLNVNLTSRSTLNLRLGKNKKNCILPKLDLNLNVNLTSRSTLNLRLGKNKKNCILPKLDLNLNVNLTSRSTLNLRLGKNKKNCILPKLDLNLNVNLTSRSTLNLRLGKNKKNCILPKLDLNLNVNLTSRSTLNLRLGKNKKNCILPKLDLNLNVNLTSRSTLNLRLGKNKKNCILPKLDLN
YOR249C	YOR249C_idr_6	0.582832	0.720660463393	KDNVHIQKVKNCLLANDEISVEDQQMVEFFQHFNNGNDADSKTMNEENYGTLISKDNVHIQKVKNCLLANDEISVEDQQMVEFFQHFNNGNDADSKTMNEENYGTLISKDNVHIQKVKNCLLANDEISVEDQQMVEFFQHFNNGNDADSKTMNEENYGTLISKDNVHIQKVKNCLLANDEISVEDQQMVEFFQHFNNGNDADSKTMNEENYGTLISKDNVHIQKVKNCLLANDEISVEDQQMVEFFQHFNNGNDAD
YOR291W	YOR291W_idr_2	0.580556	0.717845863083	VRGQKFGELLSDIRQVFPKFSLNDCSSPLDFVRGQKFGELLSDIRQVFPKFSLNDCSSPLDFVRGQKFGELLSDIRQVFPKFSLNDCSSPLDFVRGQKFGELLSDIRQVFPKFSLNDCSSPLDFVRGQKFGELLSDIRQVFPKFSLNDCSSPLDFVRGQKFGELLSDIRQVFPKFSLNDCSSPLDFVRGQKFGELLSDIRQVFPKFSLNDCSSPLDFVRGQKFGELLSDIRQVFPKFSLNDCSSPLDFVRGQKFGE
YPL014W	YPL014W_idr_6	0.576035	0.712255797126	GSSQYISELQPQPILARTNSNNSVSNSNAFSLLGSSQYISELQPQPILARTNSNNSVSNSNAFSLLGSSQYISELQPQPILARTNSNNSVSNSNAFSLLGSSQYISELQPQPILARTNSNNSVSNSNAFSLLGSSQYISELQPQPILARTNSNNSVSNSNAFSLLGSSQYISELQPQPILARTNSNNSVSNSNAFSLLGSSQYISELQPQPILARTNSNNSVSNSNAFSLLGSSQYISELQPQPILARTNSNNSVS
YPL110C	YPL110C_idr_6	0.678616	0.839094849893	LVVDANKEDAVAQTLLTKDTREMNMLLKGTSQASRLSYLVVDANKEDAVAQTLLTKDTREMNMLLKGTSQASRLSYLVVDANKEDAVAQTLLTKDTREMNMLLKGTSQASRLSYLVVDANKEDAVAQTLLTKDTREMNMLLKGTSQASRLSYLVVDANKEDAVAQTLLTKDTREMNMLLKGTSQASRLSYLVVDANKEDAVAQTLLTKDTREMNMLLKGTSQASRLSYLVVDANKEDAVAQTLLTKDTREMNMLLK
YPL181W	YPL181W_idr_4	0.640816	0.792356344466	EDQSDREEFVRFVENQHFVEKVDTIYNGYNEDQSDREEFVRFVENQHFVEKVDTIYNGYNEDQSDREEFVRFVENQHFVEKVDTIYNGYNEDQSDREEFVRFVENQHFVEKVDTIYNGYNEDQSDREEFVRFVENQHFVEKVDTIYNGYNEDQSDREEFVRFVENQHFVEKVDTIYNGYNEDQSDREEFVRFVENQHFVEKVDTIYNGYNEDQSDREEFVRFVENQHFVEKVDTIYNGYNEDQSDREEFVRFVENQ
YPL188W	YPL188W_idr_1	0.637351	0.788071799061	FVRVKLNKPVKWYRFYSTLDSHSLKLQSGSKFVRVKLNKPVKWYRFYSTLDSHSLKLQSGSKFVRVKLNKPVKWYRFYSTLDSHSLKLQSGSKFVRVKLNKPVKWYRFYSTLDSHSLKLQSGSKFVRVKLNKPVKWYRFYSTLDSHSLKLQSGSKFVRVKLNKPVKWYRFYSTLDSHSLKLQSGSKFVRVKLNKPVKWYRFYSTLDSHSLKLQSGSKFVRVKLNKPVKWYRFYSTLDSHSLKLQSGSKFVRVKLNK
YPL189W	YPL189W_idr_2	0.648675	0.802073385378	DIEFKRRQRIFINSSKEENGSSSSAVTVTRNPVLSSNSPDIEFKRRQRIFINSSKEENGSSSSAVTVTRNPVLSSNSPDIEFKRRQRIFINSSKEENGSSSSAVTVTRNPVLSSNSPDIEFKRRQRIFINSSKEENGSSSSAVTVTRNPVLSSNSPDIEFKRRQRIFINSSKEENGSSSSAVTVTRNPVLSSNSPDIEFKRRQRIFINSSKEENGSSSSAVTVTRNPVLSSNSPDIEFKRRQRIFINSSKEENGSS
YPL207W	YPL207W_idr_5	0.599404	0.741150665208	IIYEYDENADSEEDEEEGNGSDELGDVEDIGGKGSNGKFSGADEIKQMVAKDSIIYEYDENADSEEDEEEGNGSDELGDVEDIGGKGSNGKFSGADEIKQMVAKDSIIYEYDENADSEEDEEEGNGSDELGDVEDIGGKGSNGKFSGADEIKQMVAKDSIIYEYDENADSEEDEEEGNGSDELGDVEDIGGKGSNGKFSGADEIKQMVAKDSIIYEYDENADSEEDEEEGNGSDELGDVEDIGGKGSNGKFSGADE
YPL216W	YPL216W_idr_14	0.635957	0.786347441809	GSFTNEKPRNEIYNQVTSSNVSQREKANVFNADESQRIPSNFTRNQKMRKFITDKSTEFVMYSIFKGKPLKNDDMEFQSYEKVNILYIDIVCSLMCGSFTNEKPRNEIYNQVTSSNVSQREKANVFNADESQRIPSNFTRNQKMRKFITDKSTEFVMYSIFKGKPLKNDDMEFQSYEKVNILYIDIVCSLMCGSFTNEKPRNEIYNQVTSSNVSQREKANVFNADESQRIPSNFTRNQKMRKFITDKSTEFVMYSI
YPL216W	YPL216W_idr_4	0.584911	0.723231116936	ELLAKAKGTAYATKEVFSIFRSTDGSYYQIAQGENFMIINSNGILMRPTIPAFIDKKIELLAKAKGTAYATKEVFSIFRSTDGSYYQIAQGENFMIINSNGILMRPTIPAFIDKKIELLAKAKGTAYATKEVFSIFRSTDGSYYQIAQGENFMIINSNGILMRPTIPAFIDKKIELLAKAKGTAYATKEVFSIFRSTDGSYYQIAQGENFMIINSNGILMRPTIPAFIDKKIELLAKAKGTAYATKEVFSIFRSTD
YPL254W	YPL254W_idr_4	0.578805	0.715680706552	KRGFIFCSVFQARLNNIPKIPIVTNPESLKRVKSNNLKTPKRGFIFCSVFQARLNNIPKIPIVTNPESLKRVKSNNLKTPKRGFIFCSVFQARLNNIPKIPIVTNPESLKRVKSNNLKTPKRGFIFCSVFQARLNNIPKIPIVTNPESLKRVKSNNLKTPKRGFIFCSVFQARLNNIPKIPIVTNPESLKRVKSNNLKTPKRGFIFCSVFQARLNNIPKIPIVTNPESLKRVKSNNLKTPKRGFIFCSVFQARLNN
YPL256C	YPL256C_idr_6	0.581471	0.718976862202	CGSTVSVNSLVNTNNKQRIYEQITGPNSNNATNDYIDLLNLNECGSTVSVNSLVNTNNKQRIYEQITGPNSNNATNDYIDLLNLNECGSTVSVNSLVNTNNKQRIYEQITGPNSNNATNDYIDLLNLNECGSTVSVNSLVNTNNKQRIYEQITGPNSNNATNDYIDLLNLNECGSTVSVNSLVNTNNKQRIYEQITGPNSNNATNDYIDLLNLNECGSTVSVNSLVNTNNKQRIYEQITGPNSNNATNDYIDLLNL
YPR022C	YPR022C_idr_11	0.674092	0.83350050934	SIWDNTEASKDECFQPDDSNGGNILGNTDNNGSTIANNNLKEKNNYIPISIWDNTEASKDECFQPDDSNGGNILGNTDNNGSTIANNNLKEKNNYIPISIWDNTEASKDECFQPDDSNGGNILGNTDNNGSTIANNNLKEKNNYIPISIWDNTEASKDECFQPDDSNGGNILGNTDNNGSTIANNNLKEKNNYIPISIWDNTEASKDECFQPDDSNGGNILGNTDNNGSTIANNNLKEKNNYIPISIWDNTEASKD
YPR030W	YPR030W_idr_15	0.583392	0.721352210932	KLKDEHTQLVASRPRSSSISSPQKLRSYSCSDSYEYSQIDDTIEGETYNNDKNSTGKKLKDEHTQLVASRPRSSSISSPQKLRSYSCSDSYEYSQIDDTIEGETYNNDKNSTGKKLKDEHTQLVASRPRSSSISSPQKLRSYSCSDSYEYSQIDDTIEGETYNNDKNSTGKKLKDEHTQLVASRPRSSSISSPQKLRSYSCSDSYEYSQIDDTIEGETYNNDKNSTGKKLKDEHTQLVASRPRSSSISSPQKLRSY
YPR117W	YPR117W_idr_11	0.627399	0.775766195523	EEFKEKLSTYEDMNVRLRSLYDTSRGQSFFPEFYANDEEFKEKLSTYEDMNVRLRSLYDTSRGQSFFPEFYANDEEFKEKLSTYEDMNVRLRSLYDTSRGQSFFPEFYANDEEFKEKLSTYEDMNVRLRSLYDTSRGQSFFPEFYANDEEFKEKLSTYEDMNVRLRSLYDTSRGQSFFPEFYANDEEFKEKLSTYEDMNVRLRSLYDTSRGQSFFPEFYANDEEFKEKLSTYEDMNVRLRSLYDTSRGQSFFPEFY
YPR154W	YPR154W_idr_5	0.578473	0.715269976845	GSNVISNDVYDQINKSLPAKWDPANAPRNASGSNVISNDVYDQINKSLPAKWDPANAPRNASGSNVISNDVYDQINKSLPAKWDPANAPRNASGSNVISNDVYDQINKSLPAKWDPANAPRNASGSNVISNDVYDQINKSLPAKWDPANAPRNASGSNVISNDVYDQINKSLPAKWDPANAPRNASGSNVISNDVYDQINKSLPAKWDPANAPRNASGSNVISNDVYDQINKSLPAKWDPANAPRNASGSNVISND
YPR184W	YPR184W_idr_6	0.66351	0.820416708246	PMDDFSYPADINLNEEHCFNDSNDNSIRCVSPMDDFSYPADINLNEEHCFNDSNDNSIRCVSPMDDFSYPADINLNEEHCFNDSNDNSIRCVSPMDDFSYPADINLNEEHCFNDSNDNSIRCVSPMDDFSYPADINLNEEHCFNDSNDNSIRCVSPMDDFSYPADINLNEEHCFNDSNDNSIRCVSPMDDFSYPADINLNEEHCFNDSNDNSIRCVSPMDDFSYPADINLNEEHCFNDSNDNSIRCVSPMDDFSYP
