## Supplementary File 2 for "Discovering molecular features of intrinsically disordered regions by using evolution for contrastive learning": filter_164_idr_activations.txt

YBR030W	YBR030W_idr_3	1.82754	0.757755890485	EDEEDEDGQAKSDNLSDDIESEEEEEEEEGDDEDEEDEDGQAKSDNLSDDIESEEEEEEEEGDDEDEEDEDGQAKSDNLSDDIESEEEEEEEEGDDEDEEDEDGQAKSDNLSDDIESEEEEEEEEGDDEDEEDEDGQAKSDNLSDDIESEEEEEEEEGDDEDEEDEDGQAKSDNLSDDIESEEEEEEEEGDDEDEEDEDGQAKSDNLSDDIESEEEEEEEEGDDEDEEDEDGQAKSDNLSDDIESEEEEEEEEGDD
YBR152W	YBR152W_idr_3	1.86283	0.772384544794	PNDGQESNESDGSPESDESPESEESSDNSDSSDSPNDGQESNESDGSPESDESPESEESSDNSDSSDSPNDGQESNESDGSPESDESPESEESSDNSDSSDSPNDGQESNESDGSPESDESPESEESSDNSDSSDSPNDGQESNESDGSPESDESPESEESSDNSDSSDSPNDGQESNESDGSPESDESPESEESSDNSDSSDSPNDGQESNESDGSPESDESPESEESSDNSDSSDSPNDGQESNESDGSPESDE
YCL037C	YCL037C_idr_4	1.81156	0.751126978756	VPQQEEESSTELASQEQETKEDSAPVAAGESESSLVPQQEEESSTELASQEQETKEDSAPVAAGESESSLVPQQEEESSTELASQEQETKEDSAPVAAGESESSLVPQQEEESSTELASQEQETKEDSAPVAAGESESSLVPQQEEESSTELASQEQETKEDSAPVAAGESESSLVPQQEEESSTELASQEQETKEDSAPVAAGESESSLVPQQEEESSTELASQEQETKEDSAPVAAGESESSLVPQQEEESSTE
YCL043C	YCL043C_idr_2	1.78476	0.74001595332	KALYEEAQEKAAEEADADAELADEEDAIHDELKALYEEAQEKAAEEADADAELADEEDAIHDELKALYEEAQEKAAEEADADAELADEEDAIHDELKALYEEAQEKAAEEADADAELADEEDAIHDELKALYEEAQEKAAEEADADAELADEEDAIHDELKALYEEAQEKAAEEADADAELADEEDAIHDELKALYEEAQEKAAEEADADAELADEEDAIHDELKALYEEAQEKAAEEADADAELADEEDAIHDEL
YDL130W	YDL130W_idr_2	1.697	0.703629078696	VAGAGAASGAAAAGGDAAAEEEKEEEAAEESDDDMGFGLFDVAGAGAASGAAAAGGDAAAEEEKEEEAAEESDDDMGFGLFDVAGAGAASGAAAAGGDAAAEEEKEEEAAEESDDDMGFGLFDVAGAGAASGAAAAGGDAAAEEEKEEEAAEESDDDMGFGLFDVAGAGAASGAAAAGGDAAAEEEKEEEAAEESDDDMGFGLFDVAGAGAASGAAAAGGDAAAEEEKEEEAAEESDDDMGFGLFDVAGAGAASGA
YDL139C	YDL139C_idr_6	1.78583	0.740460309321	KNDEYTLWANDSEASDSEVDADNDTEEEKDEKKNDEYTLWANDSEASDSEVDADNDTEEEKDEKKNDEYTLWANDSEASDSEVDADNDTEEEKDEKKNDEYTLWANDSEASDSEVDADNDTEEEKDEKKNDEYTLWANDSEASDSEVDADNDTEEEKDEKKNDEYTLWANDSEASDSEVDADNDTEEEKDEKKNDEYTLWANDSEASDSEVDADNDTEEEKDEKKNDEYTLWANDSEASDSEVDADNDTEEEKDEK
YDR346C	YDR346C_idr_2	2.41179	1.0	DEEESSADEDDNEDEDEESGDSEEESGSEEEDEEESSADEDDNEDEDEESGDSEEESGSEEEDEEESSADEDDNEDEDEESGDSEEESGSEEEDEEESSADEDDNEDEDEESGDSEEESGSEEEDEEESSADEDDNEDEDEESGDSEEESGSEEEDEEESSADEDDNEDEDEESGDSEEESGSEEEDEEESSADEDDNEDEDEESGDSEEESGSEEEDEEESSADEDDNEDEDEESGDSEEESGSEEEDEEESSAD
YDR382W	YDR382W_idr_1	1.73894	0.721019264686	SSAAAGAAGAAAGGDAAEEEKEEEAKEESDDDMGFGLFDSSAAAGAAGAAAGGDAAEEEKEEEAKEESDDDMGFGLFDSSAAAGAAGAAAGGDAAEEEKEEEAKEESDDDMGFGLFDSSAAAGAAGAAAGGDAAEEEKEEEAKEESDDDMGFGLFDSSAAAGAAGAAAGGDAAEEEKEEEAKEESDDDMGFGLFDSSAAAGAAGAAAGGDAAEEEKEEEAKEESDDDMGFGLFDSSAAAGAAGAAAGGDAAEEEKE
YFR033C	YFR033C_idr_2	1.74198	0.722280118662	VPVVAAAEDDDNEQHEEKAAEGEEKEEENGDEDEDEDEDEDVPVVAAAEDDDNEQHEEKAAEGEEKEEENGDEDEDEDEDEDVPVVAAAEDDDNEQHEEKAAEGEEKEEENGDEDEDEDEDEDVPVVAAAEDDDNEQHEEKAAEGEEKEEENGDEDEDEDEDEDVPVVAAAEDDDNEQHEEKAAEGEEKEEENGDEDEDEDEDEDVPVVAAAEDDDNEQHEEKAAEGEEKEEENGDEDEDEDEDEDVPVVAAAEDD
YGL207W	YGL207W_idr_7	1.73664	0.720062441162	LATGSDDEASDESEEEVSEYEASEDDVSDESAFSEDEEGSEVDDDISGDESEDYTGDESEEGEDWDELEKKAARADRGANFRDLATGSDDEASDESEEEVSEYEASEDDVSDESAFSEDEEGSEVDDDISGDESEDYTGDESEEGEDWDELEKKAARADRGANFRDLATGSDDEASDESEEEVSEYEASEDDVSDESAFSEDEEGSEVDDDISGDESEDYTGDESEEGEDWDELEKKAARADRGANFRDLATGSDD
YGL227W	YGL227W_idr_9	1.7235	0.714615694338	LENDRNDDDDDDDDDDDDDDDDDDDDDESDLESLEGEVDTDTDDNNEGLENDRNDDDDDDDDDDDDDDDDDDDDDESDLESLEGEVDTDTDDNNEGLENDRNDDDDDDDDDDDDDDDDDDDDDESDLESLEGEVDTDTDDNNEGLENDRNDDDDDDDDDDDDDDDDDDDDDESDLESLEGEVDTDTDDNNEGLENDRNDDDDDDDDDDDDDDDDDDDDDESDLESLEGEVDTDTDDNNEGLENDRNDDDDDDDDDD
YGR116W	YGR116W_idr_1	1.73291	0.718519206114	EETGDSKLVPRDEEEIVNDNDETKAPSEEEEGEDVFDSSEEDEDIDEDEDEETGDSKLVPRDEEEIVNDNDETKAPSEEEEGEDVFDSSEEDEDIDEDEDEETGDSKLVPRDEEEIVNDNDETKAPSEEEEGEDVFDSSEEDEDIDEDEDEETGDSKLVPRDEEEIVNDNDETKAPSEEEEGEDVFDSSEEDEDIDEDEDEETGDSKLVPRDEEEIVNDNDETKAPSEEEEGEDVFDSSEEDEDIDEDEDEETGDS
YGR159C	YGR159C_idr_1	1.86004	0.771229713468	AKTTKVKGNKKEVKASKQAKEEKAKAVSSSSSESSSSSSSSSESESESESESESSSSSSSSDSESSSSSSSDSESEAETKKEESKDSSSSSSDSSSDEEEEEEKEETKKEESKESSSSDSSSSSSSDSESEKEESNDKKRKSEDAEEEEDEESSNKKQKNEEAKTTKVKGNKKEVKASKQAKEEKAKAVSSSSSESSSSSSSSSESESESESESESSSSSSSSDSESSSSSSSDSESEAETKKEESKDSSSSSSDS
YHR082C	YHR082C_idr_2	1.69035	0.700871600096	DDGQYDGPQDDENDCDSSDCDDDEDTKVDTDDGQYDGPQDDENDCDSSDCDDDEDTKVDTDDGQYDGPQDDENDCDSSDCDDDEDTKVDTDDGQYDGPQDDENDCDSSDCDDDEDTKVDTDDGQYDGPQDDENDCDSSDCDDDEDTKVDTDDGQYDGPQDDENDCDSSDCDDDEDTKVDTDDGQYDGPQDDENDCDSSDCDDDEDTKVDTDDGQYDGPQDDENDCDSSDCDDDEDTKVDTDDGQYDGPQDDENDCD
YHR131C	YHR131C_idr_5	1.76758	0.732891181812	TTKDAEDHGEDDGDGDDGEDDDDDDDDDDDDDDDEDDDDDDDDDDDDDDDDDDGQITATTKDAEDHGEDDGDGDDGEDDDDDDDDDDDDDDDEDDDDDDDDDDDDDDDDDDGQITATTKDAEDHGEDDGDGDDGEDDDDDDDDDDDDDDDEDDDDDDDDDDDDDDDDDDGQITATTKDAEDHGEDDGDGDDGEDDDDDDDDDDDDDDDEDDDDDDDDDDDDDDDDDDGQITATTKDAEDHGEDDGDGDDGEDDDDD
YIL154C	YIL154C_idr_5	2.02042	0.83772702069	DSEEEGEGNDEDDDDGDGDDMDEEESDEEQVSDIENDSEEEGEGNDEDDDDGDGDDMDEEESDEEQVSDIENDSEEEGEGNDEDDDDGDGDDMDEEESDEEQVSDIENDSEEEGEGNDEDDDDGDGDDMDEEESDEEQVSDIENDSEEEGEGNDEDDDDGDGDDMDEEESDEEQVSDIENDSEEEGEGNDEDDDDGDGDDMDEEESDEEQVSDIENDSEEEGEGNDEDDDDGDGDDMDEEESDEEQVSDIENDSEE
YKL160W	YKL160W_idr_2	1.88195	0.78031197449	GSDTDDGDEGSDSDYESDSEQDAKTQNDGEIDSDEEEVDSDEERIGQVKRGRGALVDSDDEGSDTDDGDEGSDSDYESDSEQDAKTQNDGEIDSDEEEVDSDEERIGQVKRGRGALVDSDDEGSDTDDGDEGSDSDYESDSEQDAKTQNDGEIDSDEEEVDSDEERIGQVKRGRGALVDSDDEGSDTDDGDEGSDSDYESDSEQDAKTQNDGEIDSDEEEVDSDEERIGQVKRGRGALVDSDDEGSDTDDGDEGSD
YKR048C	YKR048C_idr_6	1.74501	0.723532471055	FEFEEDEEEADEDEDEEEDDDHGLEDDDGESAEEQDDFAGRPEQAPEFEFEEDEEEADEDEDEEEDDDHGLEDDDGESAEEQDDFAGRPEQAPEFEFEEDEEEADEDEDEEEDDDHGLEDDDGESAEEQDDFAGRPEQAPEFEFEEDEEEADEDEDEEEDDDHGLEDDDGESAEEQDDFAGRPEQAPEFEFEEDEEEADEDEDEEEDDDHGLEDDDGESAEEQDDFAGRPEQAPEFEFEEDEEEADEDEDEEEDDD
YKR072C	YKR072C_idr_5	1.69265	0.701824469395	EEEDDDEDEEEDDDEEEDTEDKNENNNDDDDDDDDDDDDDDDDDDDDDDDDEDEDEAETPGIIDKHQEEEDDDEDEEEDDDEEEDTEDKNENNNDDDDDDDDDDDDDDDDDDDDDDDDEDEDEAETPGIIDKHQEEEDDDEDEEEDDDEEEDTEDKNENNNDDDDDDDDDDDDDDDDDDDDDDDDEDEDEAETPGIIDKHQEEEDDDEDEEEDDDEEEDTEDKNENNNDDDDDDDDDDDDDDDDDDDDDDDDEDED
YLR002C	YLR002C_idr_2	1.86407	0.77290235052	KAQEKPKDDDEEDEDSNDSSEDDEGPNEEQEAEAKEDKAQEKPKDDDEEDEDSNDSSEDDEGPNEEQEAEAKEDKAQEKPKDDDEEDEDSNDSSEDDEGPNEEQEAEAKEDKAQEKPKDDDEEDEDSNDSSEDDEGPNEEQEAEAKEDKAQEKPKDDDEEDEDSNDSSEDDEGPNEEQEAEAKEDKAQEKPKDDDEEDEDSNDSSEDDEGPNEEQEAEAKEDKAQEKPKDDDEEDEDSNDSSEDDEGPNEEQEAEA
YLR009W	YLR009W_idr_2	1.70754	0.70799666817	AKEQERAESVSEQEESEEEEEDMEIDSDEEEEEQLEKQKILAKEQERAESVSEQEESEEEEEDMEIDSDEEEEEQLEKQKILAKEQERAESVSEQEESEEEEEDMEIDSDEEEEEQLEKQKILAKEQERAESVSEQEESEEEEEDMEIDSDEEEEEQLEKQKILAKEQERAESVSEQEESEEEEEDMEIDSDEEEEEQLEKQKILAKEQERAESVSEQEESEEEEEDMEIDSDEEEEEQLEKQKILAKEQERAESV
YLR340W	YLR340W_idr_2	1.91854	0.795487003798	PAATSAASGDAAPAEEAAAEEEEESDDDMGFGLFDPAATSAASGDAAPAEEAAAEEEEESDDDMGFGLFDPAATSAASGDAAPAEEAAAEEEEESDDDMGFGLFDPAATSAASGDAAPAEEAAAEEEEESDDDMGFGLFDPAATSAASGDAAPAEEAAAEEEEESDDDMGFGLFDPAATSAASGDAAPAEEAAAEEEEESDDDMGFGLFDPAATSAASGDAAPAEEAAAEEEEESDDDMGFGLFDPAATSAASGDA
YML069W	YML069W_idr_3	1.70195	0.705680036197	QERLQTALGSDSDEEDINMGSAGEDDESVDEDFQVSSDNDADEVAEEFDSDAALSDAEGGSDEERPSKKPKVEQERLQTALGSDSDEEDINMGSAGEDDESVDEDFQVSSDNDADEVAEEFDSDAALSDAEGGSDEERPSKKPKVEQERLQTALGSDSDEEDINMGSAGEDDESVDEDFQVSSDNDADEVAEEFDSDAALSDAEGGSDEERPSKKPKVEQERLQTALGSDSDEEDINMGSAGEDDESVDEDFQVSS
YML074C	YML074C_idr_2	1.77906	0.737653996046	DFLGGDFDEDEIDEESSEEEEEEKTQKKKKSKGKKAESESEDDEEDDDEDDDFLGGDFDEDEIDEESSEEEEEEKTQKKKKSKGKKAESESEDDEEDDDEDDDFLGGDFDEDEIDEESSEEEEEEKTQKKKKSKGKKAESESEDDEEDDDEDDDFLGGDFDEDEIDEESSEEEEEEKTQKKKKSKGKKAESESEDDEEDDDEDDDFLGGDFDEDEIDEESSEEEEEEKTQKKKKSKGKKAESESEDDEEDDDEDDD
YMR229C	YMR229C_idr_16	2.06795	0.857434085793	LEDLDEDMDSDTDAADEKKSKVEDAEYESSDDEDEKLDKSLEDLDEDMDSDTDAADEKKSKVEDAEYESSDDEDEKLDKSLEDLDEDMDSDTDAADEKKSKVEDAEYESSDDEDEKLDKSLEDLDEDMDSDTDAADEKKSKVEDAEYESSDDEDEKLDKSLEDLDEDMDSDTDAADEKKSKVEDAEYESSDDEDEKLDKSLEDLDEDMDSDTDAADEKKSKVEDAEYESSDDEDEKLDKSLEDLDEDMDSDTDAAD
YMR309C	YMR309C_idr_1	1.78111	0.738503561224	SRFFSSNYEYDVASSSSEEDLLSSSEEDLLSSSSSESELDQESDDSFFNESESESEADVDSDDSDASRFFSSNYEYDVASSSSEEDLLSSSEEDLLSSSSSESELDQESDDSFFNESESESEADVDSDDSDASRFFSSNYEYDVASSSSEEDLLSSSEEDLLSSSSSESELDQESDDSFFNESESESEADVDSDDSDASRFFSSNYEYDVASSSSEEDLLSSSEEDLLSSSSSESELDQESDDSFFNESESESEAD
YOL039W	YOL039W_idr_1	1.99771	0.828312555365	ASAGGAAAASGDAAAEEEKEEEAAEESDDDMGFGLFDASAGGAAAASGDAAAEEEKEEEAAEESDDDMGFGLFDASAGGAAAASGDAAAEEEKEEEAAEESDDDMGFGLFDASAGGAAAASGDAAAEEEKEEEAAEESDDDMGFGLFDASAGGAAAASGDAAAEEEKEEEAAEESDDDMGFGLFDASAGGAAAASGDAAAEEEKEEEAAEESDDDMGFGLFDASAGGAAAASGDAAAEEEKEEEAAEESDDDMGFG
YOR054C	YOR054C_idr_4	1.78785	0.741298209537	DDDDDDDDDDDDDDDDDDDDDDDDDDDDDDDDDDDDDDDDDDDDEDDEDEDEDDEGKKKEDKGGLQRSDDDDDDDDDDDDDDDDDDDDDDDDDDDDDDDDDDDDDDDDDDDDEDDEDEDEDDEGKKKEDKGGLQRSDDDDDDDDDDDDDDDDDDDDDDDDDDDDDDDDDDDDDDDDDDDDEDDEDEDEDDEGKKKEDKGGLQRSDDDDDDDDDDDDDDDDDDDDDDDDDDDDDDDDDDDDDDDDDDDDEDDEDEDE
YOR254C	YOR254C_idr_6	1.73645	0.719986717759	QVEVYSEEDDEYSTDDDETESDDESDASDYTDIDTDTEAEDDESPEQVEVYSEEDDEYSTDDDETESDDESDASDYTDIDTDTEAEDDESPEQVEVYSEEDDEYSTDDDETESDDESDASDYTDIDTDTEAEDDESPEQVEVYSEEDDEYSTDDDETESDDESDASDYTDIDTDTEAEDDESPEQVEVYSEEDDEYSTDDDETESDDESDASDYTDIDTDTEAEDDESPEQVEVYSEEDDEYSTDDDETESDDESD
