## Supplementary File 2 for "Discovering molecular features of intrinsically disordered regions by using evolution for contrastive learning": filter_165_idr_activations.txt

YBL060W	YBL060W_idr_9	0.634805	0.659014525138	RKYSKRDKDQVAAPKMTSKRNKSFFGWLKPSKTTTLIEHTSRRTSLSYRKYSKRDKDQVAAPKMTSKRNKSFFGWLKPSKTTTLIEHTSRRTSLSYRKYSKRDKDQVAAPKMTSKRNKSFFGWLKPSKTTTLIEHTSRRTSLSYRKYSKRDKDQVAAPKMTSKRNKSFFGWLKPSKTTTLIEHTSRRTSLSYRKYSKRDKDQVAAPKMTSKRNKSFFGWLKPSKTTTLIEHTSRRTSLSYRKYSKRDKDQVAAPKM
YBR084W	YBR084W_idr_1	0.698351	0.724984637284	LSRLSLLSNSRAFQQARWRIYRLKVSPTVHASLSRLSLLSNSRAFQQARWRIYRLKVSPTVHASLSRLSLLSNSRAFQQARWRIYRLKVSPTVHASLSRLSLLSNSRAFQQARWRIYRLKVSPTVHASLSRLSLLSNSRAFQQARWRIYRLKVSPTVHASLSRLSLLSNSRAFQQARWRIYRLKVSPTVHASLSRLSLLSNSRAFQQARWRIYRLKVSPTVHASLSRLSLLSNSRAFQQARWRIYRLKVSPTVHAS
YCL033C	YCL033C_idr_1	0.748625	0.777175362801	NKWSRLYVITVRRTFPGRRNIVLTQYWNKSKKNKWSRLYVITVRRTFPGRRNIVLTQYWNKSKKNKWSRLYVITVRRTFPGRRNIVLTQYWNKSKKNKWSRLYVITVRRTFPGRRNIVLTQYWNKSKKNKWSRLYVITVRRTFPGRRNIVLTQYWNKSKKNKWSRLYVITVRRTFPGRRNIVLTQYWNKSKKNKWSRLYVITVRRTFPGRRNIVLTQYWNKSKKNKWSRLYVITVRRTFPGRRNIVLTQYWNKSKK
YDL014W	YDL014W_idr_1	0.713617	0.740832599514	SFRPGSRGGSRGGSRGGFGGRGGSRGGARGGSRGGFGGRGGSRGGARGGSRGGFGGRGGSRGGARGGSRGGRGGAAGGARGSFRPGSRGGSRGGSRGGFGGRGGSRGGARGGSRGGFGGRGGSRGGARGGSRGGFGGRGGSRGGARGGSRGGRGGAAGGARGSFRPGSRGGSRGGSRGGFGGRGGSRGGARGGSRGGFGGRGGSRGGARGGSRGGFGGRGGSRGGARGGSRGGRGGAAGGARGSFRPGSRGGSRGG
YDL058W	YDL058W_idr_2	0.696363	0.722920826274	DLTRGWISQQSRLQNGKYPSPLVMKQEKEQVDQDLTRGWISQQSRLQNGKYPSPLVMKQEKEQVDQDLTRGWISQQSRLQNGKYPSPLVMKQEKEQVDQDLTRGWISQQSRLQNGKYPSPLVMKQEKEQVDQDLTRGWISQQSRLQNGKYPSPLVMKQEKEQVDQDLTRGWISQQSRLQNGKYPSPLVMKQEKEQVDQDLTRGWISQQSRLQNGKYPSPLVMKQEKEQVDQDLTRGWISQQSRLQNGKYPSPLVMK
YDR218C	YDR218C_idr_6	0.653766	0.678698912355	KKNNYDIPNYSYIDETSRGSVSNVSTRRNSASKKNNYDIPNYSYIDETSRGSVSNVSTRRNSASKKNNYDIPNYSYIDETSRGSVSNVSTRRNSASKKNNYDIPNYSYIDETSRGSVSNVSTRRNSASKKNNYDIPNYSYIDETSRGSVSNVSTRRNSASKKNNYDIPNYSYIDETSRGSVSNVSTRRNSASKKNNYDIPNYSYIDETSRGSVSNVSTRRNSASKKNNYDIPNYSYIDETSRGSVSNVSTRRNSAS
YER182W	YER182W_idr_1	0.665451	0.69082975004	FKRIAIAQIRTYTNGVVFKTASKPKRRWIPWTFKRIAIAQIRTYTNGVVFKTASKPKRRWIPWTFKRIAIAQIRTYTNGVVFKTASKPKRRWIPWTFKRIAIAQIRTYTNGVVFKTASKPKRRWIPWTFKRIAIAQIRTYTNGVVFKTASKPKRRWIPWTFKRIAIAQIRTYTNGVVFKTASKPKRRWIPWTFKRIAIAQIRTYTNGVVFKTASKPKRRWIPWTFKRIAIAQIRTYTNGVVFKTASKPKRRWIPWT
YGL041W-A	YGL041W-A_idr_1	0.648252	0.672975028153	LRVIWKHSSRVTRSIELSNISTTNHTRSLRRLRVIWKHSSRVTRSIELSNISTTNHTRSLRRLRVIWKHSSRVTRSIELSNISTTNHTRSLRRLRVIWKHSSRVTRSIELSNISTTNHTRSLRRLRVIWKHSSRVTRSIELSNISTTNHTRSLRRLRVIWKHSSRVTRSIELSNISTTNHTRSLRRLRVIWKHSSRVTRSIELSNISTTNHTRSLRRLRVIWKHSSRVTRSIELSNISTTNHTRSLRRLRVIWKHS
YHR131C	YHR131C_idr_11	0.777054	0.806689289611	YRIVPRRRRRRRRRRRRRRHTHRSESSMGSFSQRFIRSNSRPDLIQRYSTGSSTNNNTTIRERSNTFTAGLLDHYCTGLSKTPTEALISSAASGESSDNSTLGSTRSLSGCSASRSIASYRIVPRRRRRRRRRRRRRRHTHRSESSMGSFSQRFIRSNSRPDLIQRYSTGSSTNNNTTIRERSNTFTAGLLDHYCTGLSKTPTEALISSAASGESSDNSTLGSTRSLSGCSASRSIASYRIVPRRRRRRRRRRRRR
YIL119C	YIL119C_idr_8	0.633147	0.657293702898	SSNSNSNSNSNSNSNSNSGSIDENELNNSNSSSSNSNSNSNSNSNSNSNSGSIDENELNNSNSSSSNSNSNSNSNSNSNSNSGSIDENELNNSNSSSSNSNSNSNSNSNSNSNSGSIDENELNNSNSSSSNSNSNSNSNSNSNSNSGSIDENELNNSNSSSSNSNSNSNSNSNSNSNSGSIDENELNNSNSSSSNSNSNSNSNSNSNSNSGSIDENELNNSNSSSSNSNSNSNSNSNSNSNSGSIDENELNNSNSS
YJL102W	YJL102W_idr_1	0.950957	0.987224147894	WKWNVRRWAGARVNISKNRLSVINVGSRYLSWKWNVRRWAGARVNISKNRLSVINVGSRYLSWKWNVRRWAGARVNISKNRLSVINVGSRYLSWKWNVRRWAGARVNISKNRLSVINVGSRYLSWKWNVRRWAGARVNISKNRLSVINVGSRYLSWKWNVRRWAGARVNISKNRLSVINVGSRYLSWKWNVRRWAGARVNISKNRLSVINVGSRYLSWKWNVRRWAGARVNISKNRLSVINVGSRYLSWKWNVRRW
YJL109C	YJL109C_idr_30	0.740107	0.768333393252	ISNEMDQTDFSKRRRRRSSTSKNAFLKEEVSQLAISNEMDQTDFSKRRRRRSSTSKNAFLKEEVSQLAISNEMDQTDFSKRRRRRSSTSKNAFLKEEVSQLAISNEMDQTDFSKRRRRRSSTSKNAFLKEEVSQLAISNEMDQTDFSKRRRRRSSTSKNAFLKEEVSQLAISNEMDQTDFSKRRRRRSSTSKNAFLKEEVSQLAISNEMDQTDFSKRRRRRSSTSKNAFLKEEVSQLAISNEMDQTDFSKRRRRRS
YJR043C	YJR043C_idr_2	0.635055	0.659274164481	RTKTLEEKSKPLVRPTARSKTTPEETTGRKSKSKDMGRTKTLEEKSKPLVRPTARSKTTPEETTGRKSKSKDMGRTKTLEEKSKPLVRPTARSKTTPEETTGRKSKSKDMGRTKTLEEKSKPLVRPTARSKTTPEETTGRKSKSKDMGRTKTLEEKSKPLVRPTARSKTTPEETTGRKSKSKDMGRTKTLEEKSKPLVRPTARSKTTPEETTGRKSKSKDMGRTKTLEEKSKPLVRPTARSKTTPEETTGRKSKSK
YKR091W	YKR091W_idr_9	0.711918	0.739068400921	AAFLKAISSKHAKSNRVDNVNVSPLRWSSHRRTQSTQENSLQEVAAFLKAISSKHAKSNRVDNVNVSPLRWSSHRRTQSTQENSLQEVAAFLKAISSKHAKSNRVDNVNVSPLRWSSHRRTQSTQENSLQEVAAFLKAISSKHAKSNRVDNVNVSPLRWSSHRRTQSTQENSLQEVAAFLKAISSKHAKSNRVDNVNVSPLRWSSHRRTQSTQENSLQEVAAFLKAISSKHAKSNRVDNVNVSPLRWSSHRRTQST
YLR190W	YLR190W_idr_3	0.726022	0.753710302515	SLSKLSELSRGGRSKQRRGSDTMRSVSPIRFSLSKLSELSRGGRSKQRRGSDTMRSVSPIRFSLSKLSELSRGGRSKQRRGSDTMRSVSPIRFSLSKLSELSRGGRSKQRRGSDTMRSVSPIRFSLSKLSELSRGGRSKQRRGSDTMRSVSPIRFSLSKLSELSRGGRSKQRRGSDTMRSVSPIRFSLSKLSELSRGGRSKQRRGSDTMRSVSPIRFSLSKLSELSRGGRSKQRRGSDTMRSVSPIRFSLSKLSEL
YLR321C	YLR321C_idr_9	0.963263	1.0	EKERNLRRLKRETDRLSRRGRRRLDDLETTMRMEKERNLRRLKRETDRLSRRGRRRLDDLETTMRMEKERNLRRLKRETDRLSRRGRRRLDDLETTMRMEKERNLRRLKRETDRLSRRGRRRLDDLETTMRMEKERNLRRLKRETDRLSRRGRRRLDDLETTMRMEKERNLRRLKRETDRLSRRGRRRLDDLETTMRMEKERNLRRLKRETDRLSRRGRRRLDDLETTMRMEKERNLRRLKRETDRLSRRGRRRLD
YNL062C	YNL062C_idr_3	0.621767	0.645479679663	TLQEIQSRFTPLPKEEARALKGGKKNSYYRKLTLQEIQSRFTPLPKEEARALKGGKKNSYYRKLTLQEIQSRFTPLPKEEARALKGGKKNSYYRKLTLQEIQSRFTPLPKEEARALKGGKKNSYYRKLTLQEIQSRFTPLPKEEARALKGGKKNSYYRKLTLQEIQSRFTPLPKEEARALKGGKKNSYYRKLTLQEIQSRFTPLPKEEARALKGGKKNSYYRKLTLQEIQSRFTPLPKEEARALKGGKKNSYYRKL
YNL073W	YNL073W_idr_1	0.643266	0.667798762679	NVLLKRRSLTFAPRWLWCKCRSSRSRPYSLAHAVDTSKNVLLKRRSLTFAPRWLWCKCRSSRSRPYSLAHAVDTSKNVLLKRRSLTFAPRWLWCKCRSSRSRPYSLAHAVDTSKNVLLKRRSLTFAPRWLWCKCRSSRSRPYSLAHAVDTSKNVLLKRRSLTFAPRWLWCKCRSSRSRPYSLAHAVDTSKNVLLKRRSLTFAPRWLWCKCRSSRSRPYSLAHAVDTSKNVLLKRRSLTFAPRWLWCKCRSSRSRPY
YOR296W	YOR296W_idr_10	0.694305	0.720783875679	WFYLKKTPITFTNKSAGTISRKKSLVANIVKEPKEQLERDAWFYLKKTPITFTNKSAGTISRKKSLVANIVKEPKEQLERDAWFYLKKTPITFTNKSAGTISRKKSLVANIVKEPKEQLERDAWFYLKKTPITFTNKSAGTISRKKSLVANIVKEPKEQLERDAWFYLKKTPITFTNKSAGTISRKKSLVANIVKEPKEQLERDAWFYLKKTPITFTNKSAGTISRKKSLVANIVKEPKEQLERDAWFYLKKTPIT
YPL097W	YPL097W_idr_1	0.632976	0.657115989792	LELRSCSNLVNSSRRLVPLVTYSGLSAITLPKSRFYSQPSALEVLELRSCSNLVNSSRRLVPLVTYSGLSAITLPKSRFYSQPSALEVLELRSCSNLVNSSRRLVPLVTYSGLSAITLPKSRFYSQPSALEVLELRSCSNLVNSSRRLVPLVTYSGLSAITLPKSRFYSQPSALEVLELRSCSNLVNSSRRLVPLVTYSGLSAITLPKSRFYSQPSALEVLELRSCSNLVNSSRRLVPLVTYSGLSAITLPKSRFY
