## Supplementary File 2 for "Discovering molecular features of intrinsically disordered regions by using evolution for contrastive learning": filter_166_idr_activations.txt

YBR041W	YBR041W_idr_1	0.81319	0.780721300166	SPIQVVVFALSRIFLLLFRLIKLIITPIQKSLGYLFGNSPIQVVVFALSRIFLLLFRLIKLIITPIQKSLGYLFGNSPIQVVVFALSRIFLLLFRLIKLIITPIQKSLGYLFGNSPIQVVVFALSRIFLLLFRLIKLIITPIQKSLGYLFGNSPIQVVVFALSRIFLLLFRLIKLIITPIQKSLGYLFGNSPIQVVVFALSRIFLLLFRLIKLIITPIQKSLGYLFGNSPIQVVVFALSRIFLLLFRLIKLIITPI
YBR269C	YBR269C_idr_1	0.690702	0.663124127894	LCAIKSTGYRYPRTGALNLLRGRPFNMATRKITLCAIKSTGYRYPRTGALNLLRGRPFNMATRKITLCAIKSTGYRYPRTGALNLLRGRPFNMATRKITLCAIKSTGYRYPRTGALNLLRGRPFNMATRKITLCAIKSTGYRYPRTGALNLLRGRPFNMATRKITLCAIKSTGYRYPRTGALNLLRGRPFNMATRKITLCAIKSTGYRYPRTGALNLLRGRPFNMATRKITLCAIKSTGYRYPRTGALNLLRGRPF
YCL009C	YCL009C_idr_1	0.671203	0.64440401068	LRSLLQSGHRRVVASSCATMVRCSSSSTSALALRSLLQSGHRRVVASSCATMVRCSSSSTSALALRSLLQSGHRRVVASSCATMVRCSSSSTSALALRSLLQSGHRRVVASSCATMVRCSSSSTSALALRSLLQSGHRRVVASSCATMVRCSSSSTSALALRSLLQSGHRRVVASSCATMVRCSSSSTSALALRSLLQSGHRRVVASSCATMVRCSSSSTSALALRSLLQSGHRRVVASSCATMVRCSSSSTSALA
YCL057W	YCL057W_idr_1	0.826411	0.793414788625	RLLLCKNWFASPVISPLLYTRSLYSMANTTSRLLLCKNWFASPVISPLLYTRSLYSMANTTSRLLLCKNWFASPVISPLLYTRSLYSMANTTSRLLLCKNWFASPVISPLLYTRSLYSMANTTSRLLLCKNWFASPVISPLLYTRSLYSMANTTSRLLLCKNWFASPVISPLLYTRSLYSMANTTSRLLLCKNWFASPVISPLLYTRSLYSMANTTSRLLLCKNWFASPVISPLLYTRSLYSMANTTSRLLLCKNW
YDL052C	YDL052C_idr_1	0.8715	0.836703797162	SVIGRFLYYLRSVLVVLALAGCGFYGVIASISVIGRFLYYLRSVLVVLALAGCGFYGVIASISVIGRFLYYLRSVLVVLALAGCGFYGVIASISVIGRFLYYLRSVLVVLALAGCGFYGVIASISVIGRFLYYLRSVLVVLALAGCGFYGVIASISVIGRFLYYLRSVLVVLALAGCGFYGVIASISVIGRFLYYLRSVLVVLALAGCGFYGVIASISVIGRFLYYLRSVLVVLALAGCGFYGVIASISVIGRFLY
YDR337W	YDR337W_idr_1	0.68649	0.659080338112	SIVGRNAILNLRISLCPLFMGKRSFVSSPVSNSASIVGRNAILNLRISLCPLFMGKRSFVSSPVSNSASIVGRNAILNLRISLCPLFMGKRSFVSSPVSNSASIVGRNAILNLRISLCPLFMGKRSFVSSPVSNSASIVGRNAILNLRISLCPLFMGKRSFVSSPVSNSASIVGRNAILNLRISLCPLFMGKRSFVSSPVSNSASIVGRNAILNLRISLCPLFMGKRSFVSSPVSNSASIVGRNAILNLRISLCPL
YEL042W	YEL042W_idr_2	0.687586	0.660132072526	NYRFAIGAFAVIMLILLIKTSSIGPPSIARTVTPNASIPKTPEDNYRFAIGAFAVIMLILLIKTSSIGPPSIARTVTPNASIPKTPEDNYRFAIGAFAVIMLILLIKTSSIGPPSIARTVTPNASIPKTPEDNYRFAIGAFAVIMLILLIKTSSIGPPSIARTVTPNASIPKTPEDNYRFAIGAFAVIMLILLIKTSSIGPPSIARTVTPNASIPKTPEDNYRFAIGAFAVIMLILLIKTSSIGPPSIARTVTPNA
YGR101W	YGR101W_idr_1	0.765437	0.734875259114	SGVSSVMLGLRPATRIFFRSNISVSPSRTFSGVSSVMLGLRPATRIFFRSNISVSPSRTFSGVSSVMLGLRPATRIFFRSNISVSPSRTFSGVSSVMLGLRPATRIFFRSNISVSPSRTFSGVSSVMLGLRPATRIFFRSNISVSPSRTFSGVSSVMLGLRPATRIFFRSNISVSPSRTFSGVSSVMLGLRPATRIFFRSNISVSPSRTFSGVSSVMLGLRPATRIFFRSNISVSPSRTFSGVSSVMLGLRPATRI
YJR051W	YJR051W_idr_1	0.704163	0.67604754556	IRSVRRVFIYVSIFVLIIVLKRTLSGTDQIRSVRRVFIYVSIFVLIIVLKRTLSGTDQIRSVRRVFIYVSIFVLIIVLKRTLSGTDQIRSVRRVFIYVSIFVLIIVLKRTLSGTDQIRSVRRVFIYVSIFVLIIVLKRTLSGTDQIRSVRRVFIYVSIFVLIIVLKRTLSGTDQIRSVRRVFIYVSIFVLIIVLKRTLSGTDQIRSVRRVFIYVSIFVLIIVLKRTLSGTDQIRSVRRVFIYVSIFVLIIVLKRTL
YJR061W	YJR061W_idr_1	0.749112	0.719201732492	MLSLRRFSMYVLRSLRLHFKKIIITLLTIQLLFITIFMLSLRRFSMYVLRSLRLHFKKIIITLLTIQLLFITIFMLSLRRFSMYVLRSLRLHFKKIIITLLTIQLLFITIFMLSLRRFSMYVLRSLRLHFKKIIITLLTIQLLFITIFMLSLRRFSMYVLRSLRLHFKKIIITLLTIQLLFITIFMLSLRRFSMYVLRSLRLHFKKIIITLLTIQLLFITIFMLSLRRFSMYVLRSLRLHFKKIIITLLTIQLLFI
YKL192C	YKL192C_idr_1	0.734274	0.704956307728	FRSVCRISSRVAPSAYRTIMGRSVMSNTILAFRSVCRISSRVAPSAYRTIMGRSVMSNTILAFRSVCRISSRVAPSAYRTIMGRSVMSNTILAFRSVCRISSRVAPSAYRTIMGRSVMSNTILAFRSVCRISSRVAPSAYRTIMGRSVMSNTILAFRSVCRISSRVAPSAYRTIMGRSVMSNTILAFRSVCRISSRVAPSAYRTIMGRSVMSNTILAFRSVCRISSRVAPSAYRTIMGRSVMSNTILAFRSVCRIS
YKL201C	YKL201C_idr_1	0.689466	0.661937056851	LQRISSKLHRRFLSGLLRVKHYPLRRILLLQRISSKLHRRFLSGLLRVKHYPLRRILLLQRISSKLHRRFLSGLLRVKHYPLRRILLLQRISSKLHRRFLSGLLRVKHYPLRRILLLQRISSKLHRRFLSGLLRVKHYPLRRILLLQRISSKLHRRFLSGLLRVKHYPLRRILLLQRISSKLHRRFLSGLLRVKHYPLRRILLLQRISSKLHRRFLSGLLRVKHYPLRRILLLQRISSKLHRRFLSGLLRVKHYPL
YLR299W	YLR299W_idr_1	0.72921	0.700094375124	LLCNRKVPKTLNTCFILHIFTLLTLGVLVLLCNRKVPKTLNTCFILHIFTLLTLGVLVLLCNRKVPKTLNTCFILHIFTLLTLGVLVLLCNRKVPKTLNTCFILHIFTLLTLGVLVLLCNRKVPKTLNTCFILHIFTLLTLGVLVLLCNRKVPKTLNTCFILHIFTLLTLGVLVLLCNRKVPKTLNTCFILHIFTLLTLGVLVLLCNRKVPKTLNTCFILHIFTLLTLGVLVLLCNRKVPKTLNTCFILHIFTLLT
YML031W	YML031W_idr_3	1.04159	1.0	IIQTVVISLLALPHSPLWELALAFIPNILALNIIQTVVISLLALPHSPLWELALAFIPNILALNIIQTVVISLLALPHSPLWELALAFIPNILALNIIQTVVISLLALPHSPLWELALAFIPNILALNIIQTVVISLLALPHSPLWELALAFIPNILALNIIQTVVISLLALPHSPLWELALAFIPNILALNIIQTVVISLLALPHSPLWELALAFIPNILALNIIQTVVISLLALPHSPLWELALAFIPNILALN
YMR302C	YMR302C_idr_1	0.77325	0.742376227357	LLVRTTSLNVSRMPVPCLARGIGILKGKYRLANLMNAQPSLLVRTTSLNVSRMPVPCLARGIGILKGKYRLANLMNAQPSLLVRTTSLNVSRMPVPCLARGIGILKGKYRLANLMNAQPSLLVRTTSLNVSRMPVPCLARGIGILKGKYRLANLMNAQPSLLVRTTSLNVSRMPVPCLARGIGILKGKYRLANLMNAQPSLLVRTTSLNVSRMPVPCLARGIGILKGKYRLANLMNAQPSLLVRTTSLNVSRMPVP
YOL033W	YOL033W_idr_1	0.647364	0.621516498136	IMLRIPTRSYCSPSKLIKGVGLSPLKKSLLSKKIKEDIHIMLRIPTRSYCSPSKLIKGVGLSPLKKSLLSKKIKEDIHIMLRIPTRSYCSPSKLIKGVGLSPLKKSLLSKKIKEDIHIMLRIPTRSYCSPSKLIKGVGLSPLKKSLLSKKIKEDIHIMLRIPTRSYCSPSKLIKGVGLSPLKKSLLSKKIKEDIHIMLRIPTRSYCSPSKLIKGVGLSPLKKSLLSKKIKEDIHIMLRIPTRSYCSPSKLIKGVGL
YOR187W	YOR187W_idr_1	0.792301	0.760666929748	SALLPRLLTRTAFKASGKLLRLSSVISRTFSQTTSALLPRLLTRTAFKASGKLLRLSSVISRTFSQTTSALLPRLLTRTAFKASGKLLRLSSVISRTFSQTTSALLPRLLTRTAFKASGKLLRLSSVISRTFSQTTSALLPRLLTRTAFKASGKLLRLSSVISRTFSQTTSALLPRLLTRTAFKASGKLLRLSSVISRTFSQTTSALLPRLLTRTAFKASGKLLRLSSVISRTFSQTTSALLPRLLTRTAFKASGK
YOR211C	YOR211C_idr_1	0.727346	0.698305013166	NASPVRLLILRRQLATHPAILYSSPYIKSPLVHLHSRMSNVHRSANASPVRLLILRRQLATHPAILYSSPYIKSPLVHLHSRMSNVHRSANASPVRLLILRRQLATHPAILYSSPYIKSPLVHLHSRMSNVHRSANASPVRLLILRRQLATHPAILYSSPYIKSPLVHLHSRMSNVHRSANASPVRLLILRRQLATHPAILYSSPYIKSPLVHLHSRMSNVHRSANASPVRLLILRRQLATHPAILYSSPYIKSPL
YPL132W	YPL132W_idr_1	0.841231	0.807643103177	IRICPIVRSKVPLLGTFLRSDSWLAPHALALRIRICPIVRSKVPLLGTFLRSDSWLAPHALALRIRICPIVRSKVPLLGTFLRSDSWLAPHALALRIRICPIVRSKVPLLGTFLRSDSWLAPHALALRIRICPIVRSKVPLLGTFLRSDSWLAPHALALRIRICPIVRSKVPLLGTFLRSDSWLAPHALALRIRICPIVRSKVPLLGTFLRSDSWLAPHALALRIRICPIVRSKVPLLGTFLRSDSWLAPHALALR
YPL183W-A	YPL183W-A_idr_1	0.794052	0.762347736279	FLQTLRLTMPRMFLHMKPSPITITRACTVPSLLSVAAPQPALVAAFLQTLRLTMPRMFLHMKPSPITITRACTVPSLLSVAAPQPALVAAFLQTLRLTMPRMFLHMKPSPITITRACTVPSLLSVAAPQPALVAAFLQTLRLTMPRMFLHMKPSPITITRACTVPSLLSVAAPQPALVAAFLQTLRLTMPRMFLHMKPSPITITRACTVPSLLSVAAPQPALVAAFLQTLRLTMPRMFLHMKPSPITITRACTVPS
