## Supplementary File 2 for "Discovering molecular features of intrinsically disordered regions by using evolution for contrastive learning": filter_167_idr_activations.txt

YBL032W	YBL032W_idr_1	1.01848	0.635075028654	SQFFEAATPVAIPTNNTNGGSSDAGSAATGGAPVVGTTASQFFEAATPVAIPTNNTNGGSSDAGSAATGGAPVVGTTASQFFEAATPVAIPTNNTNGGSSDAGSAATGGAPVVGTTASQFFEAATPVAIPTNNTNGGSSDAGSAATGGAPVVGTTASQFFEAATPVAIPTNNTNGGSSDAGSAATGGAPVVGTTASQFFEAATPVAIPTNNTNGGSSDAGSAATGGAPVVGTTASQFFEAATPVAIPTNNTNGGSS
YBR187W	YBR187W_idr_1	1.04015	0.648585322733	GNMIKKASLIALLPLFTAAAAAATDAETSMESGGNMIKKASLIALLPLFTAAAAAATDAETSMESGGNMIKKASLIALLPLFTAAAAAATDAETSMESGGNMIKKASLIALLPLFTAAAAAATDAETSMESGGNMIKKASLIALLPLFTAAAAAATDAETSMESGGNMIKKASLIALLPLFTAAAAAATDAETSMESGGNMIKKASLIALLPLFTAAAAAATDAETSMESGGNMIKKASLIALLPLFTAAAAAATD
YDL130W	YDL130W_idr_2	1.0522	0.656100787583	VAGAGAASGAAAAGGDAAAEEEKEEEAAEESDDDMGFGLFDVAGAGAASGAAAAGGDAAAEEEKEEEAAEESDDDMGFGLFDVAGAGAASGAAAAGGDAAAEEEKEEEAAEESDDDMGFGLFDVAGAGAASGAAAAGGDAAAEEEKEEEAAEESDDDMGFGLFDVAGAGAASGAAAAGGDAAAEEEKEEEAAEESDDDMGFGLFDVAGAGAASGAAAAGGDAAAEEEKEEEAAEESDDDMGFGLFDVAGAGAASGA
YDR232W	YDR232W_idr_1	1.4286	0.890807034038	QRSIFARFGNSSAAVSTLNRLSTTAAPHAKNGYATATGAGAAAATATASSTHAAAAAAAAANHQRSIFARFGNSSAAVSTLNRLSTTAAPHAKNGYATATGAGAAAATATASSTHAAAAAAAAANHQRSIFARFGNSSAAVSTLNRLSTTAAPHAKNGYATATGAGAAAATATASSTHAAAAAAAAANHQRSIFARFGNSSAAVSTLNRLSTTAAPHAKNGYATATGAGAAAATATASSTHAAAAAAAAANHQRSI
YDR382W	YDR382W_idr_1	1.04463	0.651382111863	SSAAAGAAGAAAGGDAAEEEKEEEAKEESDDDMGFGLFDSSAAAGAAGAAAGGDAAEEEKEEEAKEESDDDMGFGLFDSSAAAGAAGAAAGGDAAEEEKEEEAKEESDDDMGFGLFDSSAAAGAAGAAAGGDAAEEEKEEEAKEESDDDMGFGLFDSSAAAGAAGAAAGGDAAEEEKEEEAKEESDDDMGFGLFDSSAAAGAAGAAAGGDAAEEEKEEEAKEESDDDMGFGLFDSSAAAGAAGAAAGGDAAEEEKE
YGR279C	YGR279C_idr_2	1.16106	0.723981628682	PVAALEENAVVNSAPAAATSTTSSAASVATAAASSSENNSQVSAAASPASSSAATSTQSSSSSQASSSSSSGEDPVAALEENAVVNSAPAAATSTTSSAASVATAAASSSENNSQVSAAASPASSSAATSTQSSSSSQASSSSSSGEDPVAALEENAVVNSAPAAATSTTSSAASVATAAASSSENNSQVSAAASPASSSAATSTQSSSSSQASSSSSSGEDPVAALEENAVVNSAPAAATSTTSSAASVATAAAS
YHR020W	YHR020W_idr_2	1.24858	0.778556815182	TATEGKKQQKKQQPSKAGTAAAAAAAALEDTATEGKKQQKKQQPSKAGTAAAAAAAALEDTATEGKKQQKKQQPSKAGTAAAAAAAALEDTATEGKKQQKKQQPSKAGTAAAAAAAALEDTATEGKKQQKKQQPSKAGTAAAAAAAALEDTATEGKKQQKKQQPSKAGTAAAAAAAALEDTATEGKKQQKKQQPSKAGTAAAAAAAALEDTATEGKKQQKKQQPSKAGTAAAAAAAALEDTATEGKKQQKKQQPSK
YIL011W	YIL011W_idr_2	1.02919	0.64175625126	AGISITSLGQTVSESGSESATASSDASSASESSSAASSSASESSSAASSSASESSSAASSSASESSSAASSSASEAAKSSSSAKSSGSSAASSAASSASSKASSAASSSAKASSSAEKSTNSSSSATSKNAGAAMDMGFFSAGVGAAIAGAAAMLLAGISITSLGQTVSESGSESATASSDASSASESSSAASSSASESSSAASSSASESSSAASSSASESSSAASSSASEAAKSSSSAKSSGSSAASSAASSASS
YIL055C	YIL055C_idr_1	1.0585	0.660027962688	TLEPHYSAKSAASASAFVARSATESSTASTKAAPRKKTLEPHYSAKSAASASAFVARSATESSTASTKAAPRKKTLEPHYSAKSAASASAFVARSATESSTASTKAAPRKKTLEPHYSAKSAASASAFVARSATESSTASTKAAPRKKTLEPHYSAKSAASASAFVARSATESSTASTKAAPRKKTLEPHYSAKSAASASAFVARSATESSTASTKAAPRKKTLEPHYSAKSAASASAFVARSATESSTASTKAAP
YKL163W	YKL163W_idr_2	1.09955	0.685629008468	SASSVASSKAKRAASQIGDGQVQAATTTAAVSKKSTAAAVSQITDGQVQAAKSTAAAVSQITDGQVQAAKSTAAAVSQITDGQVSASSVASSKAKRAASQIGDGQVQAATTTAAVSKKSTAAAVSQITDGQVQAAKSTAAAVSQITDGQVQAAKSTAAAVSQITDGQVSASSVASSKAKRAASQIGDGQVQAATTTAAVSKKSTAAAVSQITDGQVQAAKSTAAAVSQITDGQVQAAKSTAAAVSQITDGQVSASS
YKL163W	YKL163W_idr_4	1.03066	0.642671739763	STAAAVSQITDGQVQAAKSTAAAASQISDGQVQATTSTKAAASQITDGQIQASKTTSGASQVSDGQVQATAEVKDANSTAAAVSQITDGQVQAAKSTAAAASQISDGQVQATTSTKAAASQITDGQIQASKTTSGASQVSDGQVQATAEVKDANSTAAAVSQITDGQVQAAKSTAAAASQISDGQVQATTSTKAAASQITDGQIQASKTTSGASQVSDGQVQATAEVKDANSTAAAVSQITDGQVQAAKSTAAAAS
YKR042W	YKR042W_idr_2	1.30811	0.815675726182	AATTATSAAADGKVESVAAATTTLSSTAAAATTSAAASSSSSSSSSSSSSSSVAATTATSAAADGKVESVAAATTTLSSTAAAATTSAAASSSSSSSSSSSSSSSVAATTATSAAADGKVESVAAATTTLSSTAAAATTSAAASSSSSSSSSSSSSSSVAATTATSAAADGKVESVAAATTTLSSTAAAATTSAAASSSSSSSSSSSSSSSVAATTATSAAADGKVESVAAATTTLSSTAAAATTSAAASSSSSSS
YKR066C	YKR066C_idr_1	1.31609	0.820652933001	TTAVRLLPSLGRTAHKRSLYLFSAAAAAAAAATFAYSQSQKRSSSSPGGTTAVRLLPSLGRTAHKRSLYLFSAAAAAAAAATFAYSQSQKRSSSSPGGTTAVRLLPSLGRTAHKRSLYLFSAAAAAAAAATFAYSQSQKRSSSSPGGTTAVRLLPSLGRTAHKRSLYLFSAAAAAAAAATFAYSQSQKRSSSSPGGTTAVRLLPSLGRTAHKRSLYLFSAAAAAAAAATFAYSQSQKRSSSSPGGTTAVRLLPSLG
YLR403W	YLR403W_idr_4	1.07074	0.667662435097	ASANGAASAAASATTTATNTLQIQQPTKRPSVSNPPYHRGYSISPASANGAASAAASATTTATNTLQIQQPTKRPSVSNPPYHRGYSISPASANGAASAAASATTTATNTLQIQQPTKRPSVSNPPYHRGYSISPASANGAASAAASATTTATNTLQIQQPTKRPSVSNPPYHRGYSISPASANGAASAAASATTTATNTLQIQQPTKRPSVSNPPYHRGYSISPASANGAASAAASATTTATNTLQIQQPTKRPS
YMR008C	YMR008C_idr_2	1.21245	0.756026402284	SSSASLSASAAAASASASASASASASASGSSTHKKNAGNALVNYSNLNTNTFIGVLSVISAVFGSSSASLSASAAAASASASASASASASASGSSTHKKNAGNALVNYSNLNTNTFIGVLSVISAVFGSSSASLSASAAAASASASASASASASASGSSTHKKNAGNALVNYSNLNTNTFIGVLSVISAVFGSSSASLSASAAAASASASASASASASASGSSTHKKNAGNALVNYSNLNTNTFIGVLSVISAVFG
YNL071W	YNL071W_idr_3	1.2047	0.751193699334	SKQSSQTSGAAAATPAAATSSTTAGSAPSPSSKQSSQTSGAAAATPAAATSSTTAGSAPSPSSKQSSQTSGAAAATPAAATSSTTAGSAPSPSSKQSSQTSGAAAATPAAATSSTTAGSAPSPSSKQSSQTSGAAAATPAAATSSTTAGSAPSPSSKQSSQTSGAAAATPAAATSSTTAGSAPSPSSKQSSQTSGAAAATPAAATSSTTAGSAPSPSSKQSSQTSGAAAATPAAATSSTTAGSAPSPSSKQSSQTS
YOL148C	YOL148C_idr_10	1.26851	0.790982884245	AVSLTKNAMEIASSSSNGVRGASSSTSNSASNTRNNSLANGNQVALAAAAAAAAVAVSLTKNAMEIASSSSNGVRGASSSTSNSASNTRNNSLANGNQVALAAAAAAAAVAVSLTKNAMEIASSSSNGVRGASSSTSNSASNTRNNSLANGNQVALAAAAAAAAVAVSLTKNAMEIASSSSNGVRGASSSTSNSASNTRNNSLANGNQVALAAAAAAAAVAVSLTKNAMEIASSSSNGVRGASSSTSNSASNTRNN
YOR010C	YOR010C_idr_2	1.33463	0.832211012518	TTAASSTEASSAATSSAVASSSETTSSAVASSSEATSSAVASSSEASSSAATSSAVASSSEATSSTVASSTKAASSTKASSSAVSSAVATTAASSTEASSAATSSAVASSSETTSSAVASSSEATSSAVASSSEASSSAATSSAVASSSEATSSTVASSTKAASSTKASSSAVSSAVATTAASSTEASSAATSSAVASSSETTSSAVASSSEATSSAVASSSEASSSAATSSAVASSSEATSSTVASSTKAASSTK
YOR344C	YOR344C_idr_4	1.08301	0.675315936822	TAFEVGDSVKKQDEDGAETAATTPLPSAAATTAFEVGDSVKKQDEDGAETAATTPLPSAAATTAFEVGDSVKKQDEDGAETAATTPLPSAAATTAFEVGDSVKKQDEDGAETAATTPLPSAAATTAFEVGDSVKKQDEDGAETAATTPLPSAAATTAFEVGDSVKKQDEDGAETAATTPLPSAAATTAFEVGDSVKKQDEDGAETAATTPLPSAAATTAFEVGDSVKKQDEDGAETAATTPLPSAAATTAFEVGDS
YPL231W	YPL231W_idr_12	1.60371	1.0	LAAKEEPAKEEAPAPTPAASAPAPAAAAPAPVAAAAPAAAALAAKEEPAKEEAPAPTPAASAPAPAAAAPAPVAAAAPAAAALAAKEEPAKEEAPAPTPAASAPAPAAAAPAPVAAAAPAAAALAAKEEPAKEEAPAPTPAASAPAPAAAAPAPVAAAAPAAAALAAKEEPAKEEAPAPTPAASAPAPAAAAPAPVAAAAPAAAALAAKEEPAKEEAPAPTPAASAPAPAAAAPAPVAAAAPAAAALAAKEEPAKE
