## Supplementary File 2 for "Discovering molecular features of intrinsically disordered regions by using evolution for contrastive learning": filter_168_idr_activations.txt

YBL088C	YBL088C_idr_22	0.899195	0.715573140333	SLLFSYARRPVASKIGCSLSKAAAINILKHHVPSLLFSYARRPVASKIGCSLSKAAAINILKHHVPSLLFSYARRPVASKIGCSLSKAAAINILKHHVPSLLFSYARRPVASKIGCSLSKAAAINILKHHVPSLLFSYARRPVASKIGCSLSKAAAINILKHHVPSLLFSYARRPVASKIGCSLSKAAAINILKHHVPSLLFSYARRPVASKIGCSLSKAAAINILKHHVPSLLFSYARRPVASKIGCSLSKAAAI
YBL101C	YBL101C_idr_12	0.983208	0.782430500243	YNPYYLDFASKRRKERSVSLFEIRTKEKGTRALRYNPYYLDFASKRRKERSVSLFEIRTKEKGTRALRYNPYYLDFASKRRKERSVSLFEIRTKEKGTRALRYNPYYLDFASKRRKERSVSLFEIRTKEKGTRALRYNPYYLDFASKRRKERSVSLFEIRTKEKGTRALRYNPYYLDFASKRRKERSVSLFEIRTKEKGTRALRYNPYYLDFASKRRKERSVSLFEIRTKEKGTRALRYNPYYLDFASKRRKERSV
YBR041W	YBR041W_idr_1	1.08915	0.866737980577	SPIQVVVFALSRIFLLLFRLIKLIITPIQKSLGYLFGNSPIQVVVFALSRIFLLLFRLIKLIITPIQKSLGYLFGNSPIQVVVFALSRIFLLLFRLIKLIITPIQKSLGYLFGNSPIQVVVFALSRIFLLLFRLIKLIITPIQKSLGYLFGNSPIQVVVFALSRIFLLLFRLIKLIITPIQKSLGYLFGNSPIQVVVFALSRIFLLLFRLIKLIITPIQKSLGYLFGNSPIQVVVFALSRIFLLLFRLIKLIITPI
YBR042C	YBR042C_idr_1	1.0323	0.821499056843	LHQKIAHKVRKVVVPGISLLIFFQGCLILLFLQLTYKTLLHQKIAHKVRKVVVPGISLLIFFQGCLILLFLQLTYKTLLHQKIAHKVRKVVVPGISLLIFFQGCLILLFLQLTYKTLLHQKIAHKVRKVVVPGISLLIFFQGCLILLFLQLTYKTLLHQKIAHKVRKVVVPGISLLIFFQGCLILLFLQLTYKTLLHQKIAHKVRKVVVPGISLLIFFQGCLILLFLQLTYKTLLHQKIAHKVRKVVVPGISLLIF
YBR074W	YBR074W_idr_1	1.0169	0.809240571366	KLKSVFRSVLKYRKTNLSLLLLITYSIITLLYIFDHERYKLNLPKEDEHPKLKSVFRSVLKYRKTNLSLLLLITYSIITLLYIFDHERYKLNLPKEDEHPKLKSVFRSVLKYRKTNLSLLLLITYSIITLLYIFDHERYKLNLPKEDEHPKLKSVFRSVLKYRKTNLSLLLLITYSIITLLYIFDHERYKLNLPKEDEHPKLKSVFRSVLKYRKTNLSLLLLITYSIITLLYIFDHERYKLNLPKEDEHPKLKSVF
YBR139W	YBR139W_idr_1	1.09204	0.869037152169	KYLNLVFVLQLLISIKYASFGRAFSLFEDDKYLNLVFVLQLLISIKYASFGRAFSLFEDDKYLNLVFVLQLLISIKYASFGRAFSLFEDDKYLNLVFVLQLLISIKYASFGRAFSLFEDDKYLNLVFVLQLLISIKYASFGRAFSLFEDDKYLNLVFVLQLLISIKYASFGRAFSLFEDDKYLNLVFVLQLLISIKYASFGRAFSLFEDDKYLNLVFVLQLLISIKYASFGRAFSLFEDDKYLNLVFVLQLLISIK
YCL057W	YCL057W_idr_1	0.917266	0.729954346702	RLLLCKNWFASPVISPLLYTRSLYSMANTTSRLLLCKNWFASPVISPLLYTRSLYSMANTTSRLLLCKNWFASPVISPLLYTRSLYSMANTTSRLLLCKNWFASPVISPLLYTRSLYSMANTTSRLLLCKNWFASPVISPLLYTRSLYSMANTTSRLLLCKNWFASPVISPLLYTRSLYSMANTTSRLLLCKNWFASPVISPLLYTRSLYSMANTTSRLLLCKNWFASPVISPLLYTRSLYSMANTTSRLLLCKNW
YDR119W	YDR119W_idr_4	1.01612	0.808623088783	LSTLFFTITVVAIFIFNRIHCRSQNCLSLSLSTLFFTITVVAIFIFNRIHCRSQNCLSLSLSTLFFTITVVAIFIFNRIHCRSQNCLSLSLSTLFFTITVVAIFIFNRIHCRSQNCLSLSLSTLFFTITVVAIFIFNRIHCRSQNCLSLSLSTLFFTITVVAIFIFNRIHCRSQNCLSLSLSTLFFTITVVAIFIFNRIHCRSQNCLSLSLSTLFFTITVVAIFIFNRIHCRSQNCLSLSLSTLFFTITVVAIFIF
YDR331W	YDR331W_idr_1	0.887103	0.705950600634	RIAMHLPLLLLYIFLLPLSGANNTDAAHEVIRIAMHLPLLLLYIFLLPLSGANNTDAAHEVIRIAMHLPLLLLYIFLLPLSGANNTDAAHEVIRIAMHLPLLLLYIFLLPLSGANNTDAAHEVIRIAMHLPLLLLYIFLLPLSGANNTDAAHEVIRIAMHLPLLLLYIFLLPLSGANNTDAAHEVIRIAMHLPLLLLYIFLLPLSGANNTDAAHEVIRIAMHLPLLLLYIFLLPLSGANNTDAAHEVIRIAMHLPL
YDR349C	YDR349C_idr_5	0.886766	0.705682794008	YIPYAKVMNSSNTRNLTLYPSYRSGYMFTVPGQLTAAYIPYAKVMNSSNTRNLTLYPSYRSGYMFTVPGQLTAAYIPYAKVMNSSNTRNLTLYPSYRSGYMFTVPGQLTAAYIPYAKVMNSSNTRNLTLYPSYRSGYMFTVPGQLTAAYIPYAKVMNSSNTRNLTLYPSYRSGYMFTVPGQLTAAYIPYAKVMNSSNTRNLTLYPSYRSGYMFTVPGQLTAAYIPYAKVMNSSNTRNLTLYPSYRSGYMFTVPGQL
YDR457W	YDR457W_idr_42	0.879901	0.700219605229	EFLFTSPKDQKYFFHRKNEEILTDKEEHEPAYWELLEFLFTSPKDQKYFFHRKNEEILTDKEEHEPAYWELLEFLFTSPKDQKYFFHRKNEEILTDKEEHEPAYWELLEFLFTSPKDQKYFFHRKNEEILTDKEEHEPAYWELLEFLFTSPKDQKYFFHRKNEEILTDKEEHEPAYWELLEFLFTSPKDQKYFFHRKNEEILTDKEEHEPAYWELLEFLFTSPKDQKYFFHRKNEEILTDKEEHEPAYWELLEFLF
YEL036C	YEL036C_idr_1	0.962974	0.766328425221	KYNNRKLSFNPTTVSIAGTLLTVFFLTRLVLSFFSISLFQLVTFKYNNRKLSFNPTTVSIAGTLLTVFFLTRLVLSFFSISLFQLVTFKYNNRKLSFNPTTVSIAGTLLTVFFLTRLVLSFFSISLFQLVTFKYNNRKLSFNPTTVSIAGTLLTVFFLTRLVLSFFSISLFQLVTFKYNNRKLSFNPTTVSIAGTLLTVFFLTRLVLSFFSISLFQLVTFKYNNRKLSFNPTTVSIAGTLLTVFFLTRLVLSFFSI
YER182W	YER182W_idr_1	1.06815	0.850022786805	FKRIAIAQIRTYTNGVVFKTASKPKRRWIPWTFKRIAIAQIRTYTNGVVFKTASKPKRRWIPWTFKRIAIAQIRTYTNGVVFKTASKPKRRWIPWTFKRIAIAQIRTYTNGVVFKTASKPKRRWIPWTFKRIAIAQIRTYTNGVVFKTASKPKRRWIPWTFKRIAIAQIRTYTNGVVFKTASKPKRRWIPWTFKRIAIAQIRTYTNGVVFKTASKPKRRWIPWTFKRIAIAQIRTYTNGVVFKTASKPKRRWIPWT
YFR018C	YFR018C_idr_1	0.945266	0.752236275456	GMKYVLPLRLIGLAYLLVLFQVHRVTGWEGMKYVLPLRLIGLAYLLVLFQVHRVTGWEGMKYVLPLRLIGLAYLLVLFQVHRVTGWEGMKYVLPLRLIGLAYLLVLFQVHRVTGWEGMKYVLPLRLIGLAYLLVLFQVHRVTGWEGMKYVLPLRLIGLAYLLVLFQVHRVTGWEGMKYVLPLRLIGLAYLLVLFQVHRVTGWEGMKYVLPLRLIGLAYLLVLFQVHRVTGWEGMKYVLPLRLIGLAYLLVLFQVHR
YGL022W	YGL022W_idr_1	0.921955	0.733685614942	GSDRSCVLSVFQTILKLVIFVAIFGAAISGSDRSCVLSVFQTILKLVIFVAIFGAAISGSDRSCVLSVFQTILKLVIFVAIFGAAISGSDRSCVLSVFQTILKLVIFVAIFGAAISGSDRSCVLSVFQTILKLVIFVAIFGAAISGSDRSCVLSVFQTILKLVIFVAIFGAAISGSDRSCVLSVFQTILKLVIFVAIFGAAISGSDRSCVLSVFQTILKLVIFVAIFGAAISGSDRSCVLSVFQTILKLVIFVAIF
YHL032C	YHL032C_idr_1	0.91603	0.728970966081	FPSLFRLVVFSKRYIFRSSQRLYTSLKQEQSRMSKIMEDFPSLFRLVVFSKRYIFRSSQRLYTSLKQEQSRMSKIMEDFPSLFRLVVFSKRYIFRSSQRLYTSLKQEQSRMSKIMEDFPSLFRLVVFSKRYIFRSSQRLYTSLKQEQSRMSKIMEDFPSLFRLVVFSKRYIFRSSQRLYTSLKQEQSRMSKIMEDFPSLFRLVVFSKRYIFRSSQRLYTSLKQEQSRMSKIMEDFPSLFRLVVFSKRYIFRSSQRL
YHR028C	YHR028C_idr_2	0.944031	0.751253558897	KLIRVGIILVLLIWGTVLLLKSIPHHSNTPDYQEPNSKLIRVGIILVLLIWGTVLLLKSIPHHSNTPDYQEPNSKLIRVGIILVLLIWGTVLLLKSIPHHSNTPDYQEPNSKLIRVGIILVLLIWGTVLLLKSIPHHSNTPDYQEPNSKLIRVGIILVLLIWGTVLLLKSIPHHSNTPDYQEPNSKLIRVGIILVLLIWGTVLLLKSIPHHSNTPDYQEPNSKLIRVGIILVLLIWGTVLLLKSIPHHSNTPDYQE
YIL014W	YIL014W_idr_1	0.960921	0.764694358928	LKSLKSRRLILKRLVTLLLSLFFSYLIFSASRNVTSSNLKSLKSRRLILKRLVTLLLSLFFSYLIFSASRNVTSSNLKSLKSRRLILKRLVTLLLSLFFSYLIFSASRNVTSSNLKSLKSRRLILKRLVTLLLSLFFSYLIFSASRNVTSSNLKSLKSRRLILKRLVTLLLSLFFSYLIFSASRNVTSSNLKSLKSRRLILKRLVTLLLSLFFSYLIFSASRNVTSSNLKSLKSRRLILKRLVTLLLSLFFSYLIF
YIL156W	YIL156W_idr_2	0.881519	0.701507268441	QHVANDYPNLLLYNADALKVSNNEYKHWFDQHVANDYPNLLLYNADALKVSNNEYKHWFDQHVANDYPNLLLYNADALKVSNNEYKHWFDQHVANDYPNLLLYNADALKVSNNEYKHWFDQHVANDYPNLLLYNADALKVSNNEYKHWFDQHVANDYPNLLLYNADALKVSNNEYKHWFDQHVANDYPNLLLYNADALKVSNNEYKHWFDQHVANDYPNLLLYNADALKVSNNEYKHWFDQHVANDYPNLLLYNAD
YJL062W	YJL062W_idr_1	0.888551	0.707102937544	NLKQFTCLSCAQLLAILLFIFAFFPRKIVLTGISKQDPDQDRDLQNLKQFTCLSCAQLLAILLFIFAFFPRKIVLTGISKQDPDQDRDLQNLKQFTCLSCAQLLAILLFIFAFFPRKIVLTGISKQDPDQDRDLQNLKQFTCLSCAQLLAILLFIFAFFPRKIVLTGISKQDPDQDRDLQNLKQFTCLSCAQLLAILLFIFAFFPRKIVLTGISKQDPDQDRDLQNLKQFTCLSCAQLLAILLFIFAFFPRKIVLT
YJL186W	YJL186W_idr_1	1.0147	0.807491432654	LIRLKKRKILQVIVSAVVLILFFCSVHNDVSSSWLYGKKLRLPVLTLIRLKKRKILQVIVSAVVLILFFCSVHNDVSSSWLYGKKLRLPVLTLIRLKKRKILQVIVSAVVLILFFCSVHNDVSSSWLYGKKLRLPVLTLIRLKKRKILQVIVSAVVLILFFCSVHNDVSSSWLYGKKLRLPVLTLIRLKKRKILQVIVSAVVLILFFCSVHNDVSSSWLYGKKLRLPVLTLIRLKKRKILQVIVSAVVLILFFCSV
YJR061W	YJR061W_idr_1	1.17461	0.934743787892	MLSLRRFSMYVLRSLRLHFKKIIITLLTIQLLFITIFMLSLRRFSMYVLRSLRLHFKKIIITLLTIQLLFITIFMLSLRRFSMYVLRSLRLHFKKIIITLLTIQLLFITIFMLSLRRFSMYVLRSLRLHFKKIIITLLTIQLLFITIFMLSLRRFSMYVLRSLRLHFKKIIITLLTIQLLFITIFMLSLRRFSMYVLRSLRLHFKKIIITLLTIQLLFITIFMLSLRRFSMYVLRSLRLHFKKIIITLLTIQLLFI
YKL201C	YKL201C_idr_1	1.14612	0.912076893041	LQRISSKLHRRFLSGLLRVKHYPLRRILLLQRISSKLHRRFLSGLLRVKHYPLRRILLLQRISSKLHRRFLSGLLRVKHYPLRRILLLQRISSKLHRRFLSGLLRVKHYPLRRILLLQRISSKLHRRFLSGLLRVKHYPLRRILLLQRISSKLHRRFLSGLLRVKHYPLRRILLLQRISSKLHRRFLSGLLRVKHYPLRRILLLQRISSKLHRRFLSGLLRVKHYPLRRILLLQRISSKLHRRFLSGLLRVKHYPL
YKR061W	YKR061W_idr_1	1.07396	0.854647692461	QICKVFLTQVKKLLFVSLLFCLIAQTCWLALVPYQRQLSLDSYFFQICKVFLTQVKKLLFVSLLFCLIAQTCWLALVPYQRQLSLDSYFFQICKVFLTQVKKLLFVSLLFCLIAQTCWLALVPYQRQLSLDSYFFQICKVFLTQVKKLLFVSLLFCLIAQTCWLALVPYQRQLSLDSYFFQICKVFLTQVKKLLFVSLLFCLIAQTCWLALVPYQRQLSLDSYFFQICKVFLTQVKKLLFVSLLFCLIAQTCWLAL
YLL031C	YLL031C_idr_2	1.17545	0.935418284922	IILLVFIAILQFISIAFFTRGFLLSRHVLDNISSQNETSKLIILLVFIAILQFISIAFFTRGFLLSRHVLDNISSQNETSKLIILLVFIAILQFISIAFFTRGFLLSRHVLDNISSQNETSKLIILLVFIAILQFISIAFFTRGFLLSRHVLDNISSQNETSKLIILLVFIAILQFISIAFFTRGFLLSRHVLDNISSQNETSKLIILLVFIAILQFISIAFFTRGFLLSRHVLDNISSQNETSKLIILLVFIAIL
YLR001C	YLR001C_idr_1	0.960723	0.764536833989	NMAIQTIKYIFWLLPILGLTQALLQNPGDDNMAIQTIKYIFWLLPILGLTQALLQNPGDDNMAIQTIKYIFWLLPILGLTQALLQNPGDDNMAIQTIKYIFWLLPILGLTQALLQNPGDDNMAIQTIKYIFWLLPILGLTQALLQNPGDDNMAIQTIKYIFWLLPILGLTQALLQNPGDDNMAIQTIKYIFWLLPILGLTQALLQNPGDDNMAIQTIKYIFWLLPILGLTQALLQNPGDDNMAIQTIKYIFWLLPI
YLR059C	YLR059C_idr_1	1.08834	0.866095737976	KWLLFPARIVARTRPNLFSLYRRSVSQYLRPRTIQNLQSMKWLLFPARIVARTRPNLFSLYRRSVSQYLRPRTIQNLQSMKWLLFPARIVARTRPNLFSLYRRSVSQYLRPRTIQNLQSMKWLLFPARIVARTRPNLFSLYRRSVSQYLRPRTIQNLQSMKWLLFPARIVARTRPNLFSLYRRSVSQYLRPRTIQNLQSMKWLLFPARIVARTRPNLFSLYRRSVSQYLRPRTIQNLQSMKWLLFPARIVARTRPN
YLR088W	YLR088W_idr_1	0.914707	0.727918143572	ALLEKLHRRIVDMGLVPRIIALLPVISMLCALLEKLHRRIVDMGLVPRIIALLPVISMLCALLEKLHRRIVDMGLVPRIIALLPVISMLCALLEKLHRRIVDMGLVPRIIALLPVISMLCALLEKLHRRIVDMGLVPRIIALLPVISMLCALLEKLHRRIVDMGLVPRIIALLPVISMLCALLEKLHRRIVDMGLVPRIIALLPVISMLCALLEKLHRRIVDMGLVPRIIALLPVISMLCALLEKLHRRIVDMGLV
YLR139C	YLR139C_idr_1	0.906423	0.721325717746	WKFNKKLARLTYRLYSSSGPSSPLHGKKKLWKFNKKLARLTYRLYSSSGPSSPLHGKKKLWKFNKKLARLTYRLYSSSGPSSPLHGKKKLWKFNKKLARLTYRLYSSSGPSSPLHGKKKLWKFNKKLARLTYRLYSSSGPSSPLHGKKKLWKFNKKLARLTYRLYSSSGPSSPLHGKKKLWKFNKKLARLTYRLYSSSGPSSPLHGKKKLWKFNKKLARLTYRLYSSSGPSSPLHGKKKLWKFNKKLARLTYRLYS
YLR203C	YLR203C_idr_1	0.938014	0.746465009447	TVLYAPSGATQLYFHLLRKSPHNRLVVSHQTRRHLMGFVRNALGLDPPPTVLYAPSGATQLYFHLLRKSPHNRLVVSHQTRRHLMGFVRNALGLDPPPTVLYAPSGATQLYFHLLRKSPHNRLVVSHQTRRHLMGFVRNALGLDPPPTVLYAPSGATQLYFHLLRKSPHNRLVVSHQTRRHLMGFVRNALGLDPPPTVLYAPSGATQLYFHLLRKSPHNRLVVSHQTRRHLMGFVRNALGLDPPPTVLYAPSGATQ
YLR247C	YLR247C_idr_27	0.88825	0.706863211243	LDLTFSNRDENEFERYHKHSHIHSNFIQKQFISQILEYSKDRLSKIKPFLPQSIPDLDLTFSNRDENEFERYHKHSHIHSNFIQKQFISQILEYSKDRLSKIKPFLPQSIPDLDLTFSNRDENEFERYHKHSHIHSNFIQKQFISQILEYSKDRLSKIKPFLPQSIPDLDLTFSNRDENEFERYHKHSHIHSNFIQKQFISQILEYSKDRLSKIKPFLPQSIPDLDLTFSNRDENEFERYHKHSHIHSNFIQKQFI
YLR289W	YLR289W_idr_1	0.944445	0.751583455299	LKFRIRPVRHIRCYKRHAYFLRYNHTTTPAQKLQLKFRIRPVRHIRCYKRHAYFLRYNHTTTPAQKLQLKFRIRPVRHIRCYKRHAYFLRYNHTTTPAQKLQLKFRIRPVRHIRCYKRHAYFLRYNHTTTPAQKLQLKFRIRPVRHIRCYKRHAYFLRYNHTTTPAQKLQLKFRIRPVRHIRCYKRHAYFLRYNHTTTPAQKLQLKFRIRPVRHIRCYKRHAYFLRYNHTTTPAQKLQLKFRIRPVRHIRCYKRHA
YLR393W	YLR393W_idr_1	0.934633	0.743774515738	QGTFKRFYHPTLTRMSFLDKFLKPMMATASPQGTFKRFYHPTLTRMSFLDKFLKPMMATASPQGTFKRFYHPTLTRMSFLDKFLKPMMATASPQGTFKRFYHPTLTRMSFLDKFLKPMMATASPQGTFKRFYHPTLTRMSFLDKFLKPMMATASPQGTFKRFYHPTLTRMSFLDKFLKPMMATASPQGTFKRFYHPTLTRMSFLDKFLKPMMATASPQGTFKRFYHPTLTRMSFLDKFLKPMMATASPQGTFKRFY
YLR454W	YLR454W_idr_1	1.1752	0.935213753896	MFPINVLLYKWLIFAVTFLWSCKILLRKLMFPINVLLYKWLIFAVTFLWSCKILLRKLMFPINVLLYKWLIFAVTFLWSCKILLRKLMFPINVLLYKWLIFAVTFLWSCKILLRKLMFPINVLLYKWLIFAVTFLWSCKILLRKLMFPINVLLYKWLIFAVTFLWSCKILLRKLMFPINVLLYKWLIFAVTFLWSCKILLRKLMFPINVLLYKWLIFAVTFLWSCKILLRKLMFPINVLLYKWLIFAVTFLWSCKI
YML104C	YML104C_idr_1	1.05685	0.841038031008	PKFPQFRLILVLFYLISMIQWSVITFSLGFFLNPKFPQFRLILVLFYLISMIQWSVITFSLGFFLNPKFPQFRLILVLFYLISMIQWSVITFSLGFFLNPKFPQFRLILVLFYLISMIQWSVITFSLGFFLNPKFPQFRLILVLFYLISMIQWSVITFSLGFFLNPKFPQFRLILVLFYLISMIQWSVITFSLGFFLNPKFPQFRLILVLFYLISMIQWSVITFSLGFFLNPKFPQFRLILVLFYLISMIQWSVIT
YNL008C	YNL008C_idr_8	0.971157	0.772840404706	DVVIERLLHHTNSRYMYKRLNMKDDDKLEFKFDFAFDSCDEVEDVVIERLLHHTNSRYMYKRLNMKDDDKLEFKFDFAFDSCDEVEDVVIERLLHHTNSRYMYKRLNMKDDDKLEFKFDFAFDSCDEVEDVVIERLLHHTNSRYMYKRLNMKDDDKLEFKFDFAFDSCDEVEDVVIERLLHHTNSRYMYKRLNMKDDDKLEFKFDFAFDSCDEVEDVVIERLLHHTNSRYMYKRLNMKDDDKLEFKFDFAFDSCDE
YNL073W	YNL073W_idr_1	1.02815	0.818192977869	NVLLKRRSLTFAPRWLWCKCRSSRSRPYSLAHAVDTSKNVLLKRRSLTFAPRWLWCKCRSSRSRPYSLAHAVDTSKNVLLKRRSLTFAPRWLWCKCRSSRSRPYSLAHAVDTSKNVLLKRRSLTFAPRWLWCKCRSSRSRPYSLAHAVDTSKNVLLKRRSLTFAPRWLWCKCRSSRSRPYSLAHAVDTSKNVLLKRRSLTFAPRWLWCKCRSSRSRPYSLAHAVDTSKNVLLKRRSLTFAPRWLWCKCRSSRSRPY
YNR016C	YNR016C_idr_30	0.942565	0.750087086958	PGSMHLRPIATPYPVKEWLQPKRYKAHLMGTPGSMHLRPIATPYPVKEWLQPKRYKAHLMGTPGSMHLRPIATPYPVKEWLQPKRYKAHLMGTPGSMHLRPIATPYPVKEWLQPKRYKAHLMGTPGSMHLRPIATPYPVKEWLQPKRYKAHLMGTPGSMHLRPIATPYPVKEWLQPKRYKAHLMGTPGSMHLRPIATPYPVKEWLQPKRYKAHLMGTPGSMHLRPIATPYPVKEWLQPKRYKAHLMGTPGSMHLRP
YOL023W	YOL023W_idr_1	0.977907	0.778211810661	LRRHGLFWLKTCPRLNVLLNQSIPIPHLLHSRDICQQRWYAKGKRRNQISKKLRRHGLFWLKTCPRLNVLLNQSIPIPHLLHSRDICQQRWYAKGKRRNQISKKLRRHGLFWLKTCPRLNVLLNQSIPIPHLLHSRDICQQRWYAKGKRRNQISKKLRRHGLFWLKTCPRLNVLLNQSIPIPHLLHSRDICQQRWYAKGKRRNQISKKLRRHGLFWLKTCPRLNVLLNQSIPIPHLLHSRDICQQRWYAKGKRRNQ
YOL081W	YOL081W_idr_3	0.94116	0.748968996663	GNQAVSDVALLDTMRALLSFFTMTSAVFLVDRNLPSVLFAKRLGNQAVSDVALLDTMRALLSFFTMTSAVFLVDRNLPSVLFAKRLGNQAVSDVALLDTMRALLSFFTMTSAVFLVDRNLPSVLFAKRLGNQAVSDVALLDTMRALLSFFTMTSAVFLVDRNLPSVLFAKRLGNQAVSDVALLDTMRALLSFFTMTSAVFLVDRNLPSVLFAKRLGNQAVSDVALLDTMRALLSFFTMTSAVFLVDRNLPSVLFAK
YOR242C	YOR242C_idr_1	0.944285	0.751455718274	YKNYYSNTEVYKKHKDSGSLRKKALRSRRSSFFSFFNDSYKNYYSNTEVYKKHKDSGSLRKKALRSRRSSFFSFFNDSYKNYYSNTEVYKKHKDSGSLRKKALRSRRSSFFSFFNDSYKNYYSNTEVYKKHKDSGSLRKKALRSRRSSFFSFFNDSYKNYYSNTEVYKKHKDSGSLRKKALRSRRSSFFSFFNDSYKNYYSNTEVYKKHKDSGSLRKKALRSRRSSFFSFFNDSYKNYYSNTEVYKKHKDSGSLRK
YPL050C	YPL050C_idr_1	1.20496	0.958899604105	SLSLVSYRLRKNPWVNIFLPVLAIFLIYIIFFQRDQSLSLVSYRLRKNPWVNIFLPVLAIFLIYIIFFQRDQSLSLVSYRLRKNPWVNIFLPVLAIFLIYIIFFQRDQSLSLVSYRLRKNPWVNIFLPVLAIFLIYIIFFQRDQSLSLVSYRLRKNPWVNIFLPVLAIFLIYIIFFQRDQSLSLVSYRLRKNPWVNIFLPVLAIFLIYIIFFQRDQSLSLVSYRLRKNPWVNIFLPVLAIFLIYIIFFQRDQSLSL
YPL188W	YPL188W_idr_1	0.943106	0.750517398988	FVRVKLNKPVKWYRFYSTLDSHSLKLQSGSKFVRVKLNKPVKWYRFYSTLDSHSLKLQSGSKFVRVKLNKPVKWYRFYSTLDSHSLKLQSGSKFVRVKLNKPVKWYRFYSTLDSHSLKLQSGSKFVRVKLNKPVKWYRFYSTLDSHSLKLQSGSKFVRVKLNKPVKWYRFYSTLDSHSLKLQSGSKFVRVKLNKPVKWYRFYSTLDSHSLKLQSGSKFVRVKLNKPVKWYRFYSTLDSHSLKLQSGSKFVRVKLNK
YPR117W	YPR117W_idr_1	1.25661	1.0	SMLPWSQIRDVSKLLLGFMLFIISIQKIASMLPWSQIRDVSKLLLGFMLFIISIQKIASMLPWSQIRDVSKLLLGFMLFIISIQKIASMLPWSQIRDVSKLLLGFMLFIISIQKIASMLPWSQIRDVSKLLLGFMLFIISIQKIASMLPWSQIRDVSKLLLGFMLFIISIQKIASMLPWSQIRDVSKLLLGFMLFIISIQKIASMLPWSQIRDVSKLLLGFMLFIISIQKIASMLPWSQIRDVSKLLLGFMLFIIS
