## Supplementary File 2 for "Discovering molecular features of intrinsically disordered regions by using evolution for contrastive learning": filter_169_idr_activations.txt

YBL060W	YBL060W_idr_9	0.642238	0.817615607461	RKYSKRDKDQVAAPKMTSKRNKSFFGWLKPSKTTTLIEHTSRRTSLSYRKYSKRDKDQVAAPKMTSKRNKSFFGWLKPSKTTTLIEHTSRRTSLSYRKYSKRDKDQVAAPKMTSKRNKSFFGWLKPSKTTTLIEHTSRRTSLSYRKYSKRDKDQVAAPKMTSKRNKSFFGWLKPSKTTTLIEHTSRRTSLSYRKYSKRDKDQVAAPKMTSKRNKSFFGWLKPSKTTTLIEHTSRRTSLSYRKYSKRDKDQVAAPKM
YBL063W	YBL063W_idr_7	0.606922	0.772655772068	HDSTLKSLLNITTNLLMNQMNELVRSISTSLHDSTLKSLLNITTNLLMNQMNELVRSISTSLHDSTLKSLLNITTNLLMNQMNELVRSISTSLHDSTLKSLLNITTNLLMNQMNELVRSISTSLHDSTLKSLLNITTNLLMNQMNELVRSISTSLHDSTLKSLLNITTNLLMNQMNELVRSISTSLHDSTLKSLLNITTNLLMNQMNELVRSISTSLHDSTLKSLLNITTNLLMNQMNELVRSISTSLHDSTLKSL
YBL099W	YBL099W_idr_1	0.598474	0.761900996759	LARTAAIRSLSRTLINSTKAARPAAAALASTRRLASTKALARTAAIRSLSRTLINSTKAARPAAAALASTRRLASTKALARTAAIRSLSRTLINSTKAARPAAAALASTRRLASTKALARTAAIRSLSRTLINSTKAARPAAAALASTRRLASTKALARTAAIRSLSRTLINSTKAARPAAAALASTRRLASTKALARTAAIRSLSRTLINSTKAARPAAAALASTRRLASTKALARTAAIRSLSRTLINSTKAAR
YBR203W	YBR203W_idr_2	0.596763	0.759722754865	VVSRSSSITSTSSGNSTGVHSTRRQRSNSSVASITTSIMSSIVVSRSSSITSTSSGNSTGVHSTRRQRSNSSVASITTSIMSSIVVSRSSSITSTSSGNSTGVHSTRRQRSNSSVASITTSIMSSIVVSRSSSITSTSSGNSTGVHSTRRQRSNSSVASITTSIMSSIVVSRSSSITSTSSGNSTGVHSTRRQRSNSSVASITTSIMSSIVVSRSSSITSTSSGNSTGVHSTRRQRSNSSVASITTSIMSSIVVSR
YCL009C	YCL009C_idr_1	0.592563	0.754376250805	LRSLLQSGHRRVVASSCATMVRCSSSSTSALALRSLLQSGHRRVVASSCATMVRCSSSSTSALALRSLLQSGHRRVVASSCATMVRCSSSSTSALALRSLLQSGHRRVVASSCATMVRCSSSSTSALALRSLLQSGHRRVVASSCATMVRCSSSSTSALALRSLLQSGHRRVVASSCATMVRCSSSSTSALALRSLLQSGHRRVVASSCATMVRCSSSSTSALALRSLLQSGHRRVVASSCATMVRCSSSSTSALA
YCR068W	YCR068W_idr_1	0.55792	0.710273492057	LHKSPSRKRFASPLHLGCILTLTVLCLIAYYFALPDYLSVGKSSSRGAMDQLHKSPSRKRFASPLHLGCILTLTVLCLIAYYFALPDYLSVGKSSSRGAMDQLHKSPSRKRFASPLHLGCILTLTVLCLIAYYFALPDYLSVGKSSSRGAMDQLHKSPSRKRFASPLHLGCILTLTVLCLIAYYFALPDYLSVGKSSSRGAMDQLHKSPSRKRFASPLHLGCILTLTVLCLIAYYFALPDYLSVGKSSSRGAMDQL
YDL053C	YDL053C_idr_1	0.585166	0.744958727529	TTTSTTSVDGRTSSTLKATLSASGPNSNGPTPTTTSTTSVDGRTSSTLKATLSASGPNSNGPTPTTTSTTSVDGRTSSTLKATLSASGPNSNGPTPTTTSTTSVDGRTSSTLKATLSASGPNSNGPTPTTTSTTSVDGRTSSTLKATLSASGPNSNGPTPTTTSTTSVDGRTSSTLKATLSASGPNSNGPTPTTTSTTSVDGRTSSTLKATLSASGPNSNGPTPTTTSTTSVDGRTSSTLKATLSASGPNSNGPTP
YDR005C	YDR005C_idr_3	0.609484	0.775917292066	ELVSNYDSGSMSSSSLDSSSKNDERIRRRSSSSISSFKSGKSSNNNYSSGTATNNVNKRRKSSINERPSNLSLELVSNYDSGSMSSSSLDSSSKNDERIRRRSSSSISSFKSGKSSNNNYSSGTATNNVNKRRKSSINERPSNLSLELVSNYDSGSMSSSSLDSSSKNDERIRRRSSSSISSFKSGKSSNNNYSSGTATNNVNKRRKSSINERPSNLSLELVSNYDSGSMSSSSLDSSSKNDERIRRRSSSSISSF
YDR258C	YDR258C_idr_1	0.594233	0.756502058881	LRQATKAPIQKYLQRTQLLRRSTPRIYTIVQCKLRQATKAPIQKYLQRTQLLRRSTPRIYTIVQCKLRQATKAPIQKYLQRTQLLRRSTPRIYTIVQCKLRQATKAPIQKYLQRTQLLRRSTPRIYTIVQCKLRQATKAPIQKYLQRTQLLRRSTPRIYTIVQCKLRQATKAPIQKYLQRTQLLRRSTPRIYTIVQCKLRQATKAPIQKYLQRTQLLRRSTPRIYTIVQCKLRQATKAPIQKYLQRTQLLRRSTPR
YDR422C	YDR422C_idr_17	0.561849	0.715274281979	ATVKRTKSDLDDLSTLNYTMVDETTENERNDKPHHERHRSSIIALKKNLLESSATASPSPTRSSSVATVKRTKSDLDDLSTLNYTMVDETTENERNDKPHHERHRSSIIALKKNLLESSATASPSPTRSSSVATVKRTKSDLDDLSTLNYTMVDETTENERNDKPHHERHRSSIIALKKNLLESSATASPSPTRSSSVATVKRTKSDLDDLSTLNYTMVDETTENERNDKPHHERHRSSIIALKKNLLESSATASP
YDR422C	YDR422C_idr_5	0.559803	0.712670726708	DLNKHHNKTKKAQNKKIRSVSNSRRSSFASLHSLDLNKHHNKTKKAQNKKIRSVSNSRRSSFASLHSLDLNKHHNKTKKAQNKKIRSVSNSRRSSFASLHSLDLNKHHNKTKKAQNKKIRSVSNSRRSSFASLHSLDLNKHHNKTKKAQNKKIRSVSNSRRSSFASLHSLDLNKHHNKTKKAQNKKIRSVSNSRRSSFASLHSLDLNKHHNKTKKAQNKKIRSVSNSRRSSFASLHSLDLNKHHNKTKKAQNKKIR
YDR462W	YDR462W_idr_1	0.605448	0.770779688581	LAQTFKKPHRAVLEQVSGTTVFIRNKRTKSKSSLSLAQTFKKPHRAVLEQVSGTTVFIRNKRTKSKSSLSLAQTFKKPHRAVLEQVSGTTVFIRNKRTKSKSSLSLAQTFKKPHRAVLEQVSGTTVFIRNKRTKSKSSLSLAQTFKKPHRAVLEQVSGTTVFIRNKRTKSKSSLSLAQTFKKPHRAVLEQVSGTTVFIRNKRTKSKSSLSLAQTFKKPHRAVLEQVSGTTVFIRNKRTKSKSSLSLAQTFKKPHRA
YDR490C	YDR490C_idr_6	0.592541	0.754348478334	KRPTSLQTRSSSNYSKLLARSTQMRKNMTRTDEKKRPTSLQTRSSSNYSKLLARSTQMRKNMTRTDEKKRPTSLQTRSSSNYSKLLARSTQMRKNMTRTDEKKRPTSLQTRSSSNYSKLLARSTQMRKNMTRTDEKKRPTSLQTRSSSNYSKLLARSTQMRKNMTRTDEKKRPTSLQTRSSSNYSKLLARSTQMRKNMTRTDEKKRPTSLQTRSSSNYSKLLARSTQMRKNMTRTDEKKRPTSLQTRSSSNYSKLL
YEL036C	YEL036C_idr_1	0.616399	0.784720861633	KYNNRKLSFNPTTVSIAGTLLTVFFLTRLVLSFFSISLFQLVTFKYNNRKLSFNPTTVSIAGTLLTVFFLTRLVLSFFSISLFQLVTFKYNNRKLSFNPTTVSIAGTLLTVFFLTRLVLSFFSISLFQLVTFKYNNRKLSFNPTTVSIAGTLLTVFFLTRLVLSFFSISLFQLVTFKYNNRKLSFNPTTVSIAGTLLTVFFLTRLVLSFFSISLFQLVTFKYNNRKLSFNPTTVSIAGTLLTVFFLTRLVLSFFSI
YEL050C	YEL050C_idr_1	0.593769	0.755911628303	LVLGSLRSALSCSSTASLISKRNPCYPYGILVLGSLRSALSCSSTASLISKRNPCYPYGILVLGSLRSALSCSSTASLISKRNPCYPYGILVLGSLRSALSCSSTASLISKRNPCYPYGILVLGSLRSALSCSSTASLISKRNPCYPYGILVLGSLRSALSCSSTASLISKRNPCYPYGILVLGSLRSALSCSSTASLISKRNPCYPYGILVLGSLRSALSCSSTASLISKRNPCYPYGILVLGSLRSALSCSSTA
YFR022W	YFR022W_idr_3	0.785501	1.0	RGQSGLAGSSSSSNILGTRQRAQSTSSLKSLKGSRGQSGLAGSSSSSNILGTRQRAQSTSSLKSLKGSRGQSGLAGSSSSSNILGTRQRAQSTSSLKSLKGSRGQSGLAGSSSSSNILGTRQRAQSTSSLKSLKGSRGQSGLAGSSSSSNILGTRQRAQSTSSLKSLKGSRGQSGLAGSSSSSNILGTRQRAQSTSSLKSLKGSRGQSGLAGSSSSSNILGTRQRAQSTSSLKSLKGSRGQSGLAGSSSSSNILGT
YFR022W	YFR022W_idr_5	0.558997	0.711643752355	SIKPLSSSNLYSLFSTTNQKDENSSQEEEEEYLFSRSASVTGLELLADMRSGGSVPTISDSIKPLSSSNLYSLFSTTNQKDENSSQEEEEEYLFSRSASVTGLELLADMRSGGSVPTISDSIKPLSSSNLYSLFSTTNQKDENSSQEEEEEYLFSRSASVTGLELLADMRSGGSVPTISDSIKPLSSSNLYSLFSTTNQKDENSSQEEEEEYLFSRSASVTGLELLADMRSGGSVPTISDSIKPLSSSNLYSLFST
YGR113W	YGR113W_idr_1	0.559103	0.711778820653	SEDKAKLGTTRSATEYRLSIGSAPTSRRSSMGESSSLMKFADQEGLTSSVGEYSEDKAKLGTTRSATEYRLSIGSAPTSRRSSMGESSSLMKFADQEGLTSSVGEYSEDKAKLGTTRSATEYRLSIGSAPTSRRSSMGESSSLMKFADQEGLTSSVGEYSEDKAKLGTTRSATEYRLSIGSAPTSRRSSMGESSSLMKFADQEGLTSSVGEYSEDKAKLGTTRSATEYRLSIGSAPTSRRSSMGESSSLMKFADQE
YGR189C	YGR189C_idr_1	0.665614	0.847375099385	KVLDLLTVLSASSLLSTFAAAESTATADSTKVLDLLTVLSASSLLSTFAAAESTATADSTKVLDLLTVLSASSLLSTFAAAESTATADSTKVLDLLTVLSASSLLSTFAAAESTATADSTKVLDLLTVLSASSLLSTFAAAESTATADSTKVLDLLTVLSASSLLSTFAAAESTATADSTKVLDLLTVLSASSLLSTFAAAESTATADSTKVLDLLTVLSASSLLSTFAAAESTATADSTKVLDLLTVLSASSLLS
YHL021C	YHL021C_idr_1	0.621726	0.791502049016	LRSNLCRGSRILARLTTTPRTYTSAATAAAALRSNLCRGSRILARLTTTPRTYTSAATAAAALRSNLCRGSRILARLTTTPRTYTSAATAAAALRSNLCRGSRILARLTTTPRTYTSAATAAAALRSNLCRGSRILARLTTTPRTYTSAATAAAALRSNLCRGSRILARLTTTPRTYTSAATAAAALRSNLCRGSRILARLTTTPRTYTSAATAAAALRSNLCRGSRILARLTTTPRTYTSAATAAAALRSNLCRG
YIL014W	YIL014W_idr_1	0.683463	0.870098519424	LKSLKSRRLILKRLVTLLLSLFFSYLIFSASRNVTSSNLKSLKSRRLILKRLVTLLLSLFFSYLIFSASRNVTSSNLKSLKSRRLILKRLVTLLLSLFFSYLIFSASRNVTSSNLKSLKSRRLILKRLVTLLLSLFFSYLIFSASRNVTSSNLKSLKSRRLILKRLVTLLLSLFFSYLIFSASRNVTSSNLKSLKSRRLILKRLVTLLLSLFFSYLIFSASRNVTSSNLKSLKSRRLILKRLVTLLLSLFFSYLIF
YIL101C	YIL101C_idr_5	0.560262	0.713253872704	SEESSSVLLSSSTSSPPKRRTSTGSTFLDANASSSSTSEESSSVLLSSSTSSPPKRRTSTGSTFLDANASSSSTSEESSSVLLSSSTSSPPKRRTSTGSTFLDANASSSSTSEESSSVLLSSSTSSPPKRRTSTGSTFLDANASSSSTSEESSSVLLSSSTSSPPKRRTSTGSTFLDANASSSSTSEESSSVLLSSSTSSPPKRRTSTGSTFLDANASSSSTSEESSSVLLSSSTSSPPKRRTSTGSTFLDANASS
YIL135C	YIL135C_idr_2	0.670551	0.853660935167	NNAANSLSRQSSRTSLFNHNNSSNRNFHNLSQRSSAVNLHLQPSRTNESIANNAANSLSRQSSRTSLFNHNNSSNRNFHNLSQRSSAVNLHLQPSRTNESIANNAANSLSRQSSRTSLFNHNNSSNRNFHNLSQRSSAVNLHLQPSRTNESIANNAANSLSRQSSRTSLFNHNNSSNRNFHNLSQRSSAVNLHLQPSRTNESIANNAANSLSRQSSRTSLFNHNNSSNRNFHNLSQRSSAVNLHLQPSRTNESIAN
YIL147C	YIL147C_idr_10	0.563542	0.717429683672	TTDKYDLPTLSNHRKSVDLESSATSLGSNRTTDKYDLPTLSNHRKSVDLESSATSLGSNRTTDKYDLPTLSNHRKSVDLESSATSLGSNRTTDKYDLPTLSNHRKSVDLESSATSLGSNRTTDKYDLPTLSNHRKSVDLESSATSLGSNRTTDKYDLPTLSNHRKSVDLESSATSLGSNRTTDKYDLPTLSNHRKSVDLESSATSLGSNRTTDKYDLPTLSNHRKSVDLESSATSLGSNRTTDKYDLPTLSNHRKS
YIL154C	YIL154C_idr_4	0.579182	0.737340951388	RGHRERGRSKKKRGERDSNVSSLSRSRSRASSRSRRGHRERGRSKKKRGERDSNVSSLSRSRSRASSRSRRGHRERGRSKKKRGERDSNVSSLSRSRSRASSRSRRGHRERGRSKKKRGERDSNVSSLSRSRSRASSRSRRGHRERGRSKKKRGERDSNVSSLSRSRSRASSRSRRGHRERGRSKKKRGERDSNVSSLSRSRSRASSRSRRGHRERGRSKKKRGERDSNVSSLSRSRSRASSRSRRGHRERGRSKK
YJL062W	YJL062W_idr_1	0.578517	0.736494042805	NLKQFTCLSCAQLLAILLFIFAFFPRKIVLTGISKQDPDQDRDLQNLKQFTCLSCAQLLAILLFIFAFFPRKIVLTGISKQDPDQDRDLQNLKQFTCLSCAQLLAILLFIFAFFPRKIVLTGISKQDPDQDRDLQNLKQFTCLSCAQLLAILLFIFAFFPRKIVLTGISKQDPDQDRDLQNLKQFTCLSCAQLLAILLFIFAFFPRKIVLTGISKQDPDQDRDLQNLKQFTCLSCAQLLAILLFIFAFFPRKIVLT
YJL122W	YJL122W_idr_1	0.565379	0.719768338139	PSKNSINRPKLTSNLHHKVHSLNKKRAQRERAGLLKPARSSVNSKSGEIKPSKNSINRPKLTSNLHHKVHSLNKKRAQRERAGLLKPARSSVNSKSGEIKPSKNSINRPKLTSNLHHKVHSLNKKRAQRERAGLLKPARSSVNSKSGEIKPSKNSINRPKLTSNLHHKVHSLNKKRAQRERAGLLKPARSSVNSKSGEIKPSKNSINRPKLTSNLHHKVHSLNKKRAQRERAGLLKPARSSVNSKSGEIKPSKNSI
YJR051W	YJR051W_idr_1	0.627947	0.799422059446	IRSVRRVFIYVSIFVLIIVLKRTLSGTDQIRSVRRVFIYVSIFVLIIVLKRTLSGTDQIRSVRRVFIYVSIFVLIIVLKRTLSGTDQIRSVRRVFIYVSIFVLIIVLKRTLSGTDQIRSVRRVFIYVSIFVLIIVLKRTLSGTDQIRSVRRVFIYVSIFVLIIVLKRTLSGTDQIRSVRRVFIYVSIFVLIIVLKRTLSGTDQIRSVRRVFIYVSIFVLIIVLKRTLSGTDQIRSVRRVFIYVSIFVLIIVLKRTL
YJR075W	YJR075W_idr_1	0.782576	0.996276060783	AKTTKRASSFRRLMIFAIIALISLAFGVRYLFHNSNAAKTTKRASSFRRLMIFAIIALISLAFGVRYLFHNSNAAKTTKRASSFRRLMIFAIIALISLAFGVRYLFHNSNAAKTTKRASSFRRLMIFAIIALISLAFGVRYLFHNSNAAKTTKRASSFRRLMIFAIIALISLAFGVRYLFHNSNAAKTTKRASSFRRLMIFAIIALISLAFGVRYLFHNSNAAKTTKRASSFRRLMIFAIIALISLAFGVRYLFHN
YJR137C	YJR137C_idr_1	0.589424	0.750379822678	TASDLLTLPQLLAQYSSSAPQNKVFYTTSTKNSHSSTASDLLTLPQLLAQYSSSAPQNKVFYTTSTKNSHSSTASDLLTLPQLLAQYSSSAPQNKVFYTTSTKNSHSSTASDLLTLPQLLAQYSSSAPQNKVFYTTSTKNSHSSTASDLLTLPQLLAQYSSSAPQNKVFYTTSTKNSHSSTASDLLTLPQLLAQYSSSAPQNKVFYTTSTKNSHSSTASDLLTLPQLLAQYSSSAPQNKVFYTTSTKNSHSSTASD
YKL148C	YKL148C_idr_1	0.660576	0.840962086936	LSLKKSALSKLTLLRNTRTFTSSALVRQTQGSVNGSASRSALSLKKSALSKLTLLRNTRTFTSSALVRQTQGSVNGSASRSALSLKKSALSKLTLLRNTRTFTSSALVRQTQGSVNGSASRSALSLKKSALSKLTLLRNTRTFTSSALVRQTQGSVNGSASRSALSLKKSALSKLTLLRNTRTFTSSALVRQTQGSVNGSASRSALSLKKSALSKLTLLRNTRTFTSSALVRQTQGSVNGSASRSALSLKKSALSK
YLR095C	YLR095C_idr_5	0.747718	0.951900206078	SHGNRRSSRRPQSTLEPSTKSSRPTDKRKPSHGNRRSSRRPQSTLEPSTKSSRPTDKRKPSHGNRRSSRRPQSTLEPSTKSSRPTDKRKPSHGNRRSSRRPQSTLEPSTKSSRPTDKRKPSHGNRRSSRRPQSTLEPSTKSSRPTDKRKPSHGNRRSSRRPQSTLEPSTKSSRPTDKRKPSHGNRRSSRRPQSTLEPSTKSSRPTDKRKPSHGNRRSSRRPQSTLEPSTKSSRPTDKRKPSHGNRRSSRRPQSTLE
YLR300W	YLR300W_idr_1	0.583049	0.742263659692	LSLKTLLCTLLTVSSVLATPVPARDPSSILSLKTLLCTLLTVSSVLATPVPARDPSSILSLKTLLCTLLTVSSVLATPVPARDPSSILSLKTLLCTLLTVSSVLATPVPARDPSSILSLKTLLCTLLTVSSVLATPVPARDPSSILSLKTLLCTLLTVSSVLATPVPARDPSSILSLKTLLCTLLTVSSVLATPVPARDPSSILSLKTLLCTLLTVSSVLATPVPARDPSSILSLKTLLCTLLTVSSVLATPVPAR
YLR410W	YLR410W_idr_7	0.609884	0.776427288713	NITSPNLSFQKRKTRRKSVSVEKLKRPASSGSSSSTSVNKTLDNITSPNLSFQKRKTRRKSVSVEKLKRPASSGSSSSTSVNKTLDNITSPNLSFQKRKTRRKSVSVEKLKRPASSGSSSSTSVNKTLDNITSPNLSFQKRKTRRKSVSVEKLKRPASSGSSSSTSVNKTLDNITSPNLSFQKRKTRRKSVSVEKLKRPASSGSSSSTSVNKTLDNITSPNLSFQKRKTRRKSVSVEKLKRPASSGSSSSTSVNKT
YML130C	YML130C_idr_1	0.625265	0.79600771498	RLRTAIATLCLTAFTSATSNNSYIATDQTQNAFNRLRTAIATLCLTAFTSATSNNSYIATDQTQNAFNRLRTAIATLCLTAFTSATSNNSYIATDQTQNAFNRLRTAIATLCLTAFTSATSNNSYIATDQTQNAFNRLRTAIATLCLTAFTSATSNNSYIATDQTQNAFNRLRTAIATLCLTAFTSATSNNSYIATDQTQNAFNRLRTAIATLCLTAFTSATSNNSYIATDQTQNAFNRLRTAIATLCLTAFTSAT
YMR140W	YMR140W_idr_1	0.596613	0.759532293388	GNVPGKIDQEDSFNDVRPDSSYNTTSSNSVIKQYDEEASSRVRTRRTTSLVNNILNGNNARTKTGSHLSSTSRRKTSREKELAKEGNVPGKIDQEDSFNDVRPDSSYNTTSSNSVIKQYDEEASSRVRTRRTTSLVNNILNGNNARTKTGSHLSSTSRRKTSREKELAKEGNVPGKIDQEDSFNDVRPDSSYNTTSSNSVIKQYDEEASSRVRTRRTTSLVNNILNGNNARTKTGSHLSSTSRRKTSREKELAKEG
YMR165C	YMR165C_idr_5	0.557031	0.709141194784	VDLRTNTSMVPGSPPNRTLDNFDSEITSGRKTLFVDLRTNTSMVPGSPPNRTLDNFDSEITSGRKTLFVDLRTNTSMVPGSPPNRTLDNFDSEITSGRKTLFVDLRTNTSMVPGSPPNRTLDNFDSEITSGRKTLFVDLRTNTSMVPGSPPNRTLDNFDSEITSGRKTLFVDLRTNTSMVPGSPPNRTLDNFDSEITSGRKTLFVDLRTNTSMVPGSPPNRTLDNFDSEITSGRKTLFVDLRTNTSMVPGSPPNRT
YNL029C	YNL029C_idr_1	0.641037	0.816087362782	LLIRRTINAFLGCIHCNLTATCILIAFVITMYVVLVSEPASLLIRRTINAFLGCIHCNLTATCILIAFVITMYVVLVSEPASLLIRRTINAFLGCIHCNLTATCILIAFVITMYVVLVSEPASLLIRRTINAFLGCIHCNLTATCILIAFVITMYVVLVSEPASLLIRRTINAFLGCIHCNLTATCILIAFVITMYVVLVSEPASLLIRRTINAFLGCIHCNLTATCILIAFVITMYVVLVSEPASLLIRRTINAF
YNR028W	YNR028W_idr_1	0.640229	0.815057732592	KSFFLYLYVAFMFSCITALPLPVDNKRASSDSLDLKKKKSFFLYLYVAFMFSCITALPLPVDNKRASSDSLDLKKKKSFFLYLYVAFMFSCITALPLPVDNKRASSDSLDLKKKKSFFLYLYVAFMFSCITALPLPVDNKRASSDSLDLKKKKSFFLYLYVAFMFSCITALPLPVDNKRASSDSLDLKKKKSFFLYLYVAFMFSCITALPLPVDNKRASSDSLDLKKKKSFFLYLYVAFMFSCITALPLPVDNKRA
YOR043W	YOR043W_idr_6	0.577927	0.735742820247	RDKRKSRLSKLADNVRSHSSSRHSSQTRSKPPELPKLRDKRKSRLSKLADNVRSHSSSRHSSQTRSKPPELPKLRDKRKSRLSKLADNVRSHSSSRHSSQTRSKPPELPKLRDKRKSRLSKLADNVRSHSSSRHSSQTRSKPPELPKLRDKRKSRLSKLADNVRSHSSSRHSSQTRSKPPELPKLRDKRKSRLSKLADNVRSHSSSRHSSQTRSKPPELPKLRDKRKSRLSKLADNVRSHSSSRHSSQTRSKPPEL
YOR092W	YOR092W_idr_4	0.587935	0.748484768925	RRRKSSISSQGAPSVLQADGTISPNLTRTSTLQRVKTSNLTRIITSDATVSKKDIETSRRRKSSISSQGAPSVLQADGTISPNLTRTSTLQRVKTSNLTRIITSDATVSKKDIETSRRRKSSISSQGAPSVLQADGTISPNLTRTSTLQRVKTSNLTRIITSDATVSKKDIETSRRRKSSISSQGAPSVLQADGTISPNLTRTSTLQRVKTSNLTRIITSDATVSKKDIETSRRRKSSISSQGAPSVLQADGTISP
YOR093C	YOR093C_idr_10	0.573257	0.72979746281	RPYTPLRSPNSRKSKHLHRRNTSLASSITSLPNSRPYTPLRSPNSRKSKHLHRRNTSLASSITSLPNSRPYTPLRSPNSRKSKHLHRRNTSLASSITSLPNSRPYTPLRSPNSRKSKHLHRRNTSLASSITSLPNSRPYTPLRSPNSRKSKHLHRRNTSLASSITSLPNSRPYTPLRSPNSRKSKHLHRRNTSLASSITSLPNSRPYTPLRSPNSRKSKHLHRRNTSLASSITSLPNSRPYTPLRSPNSRKSKHLH
YOR176W	YOR176W_idr_1	0.59119	0.752627875153	LSRTIRTQGSFLRRSQLTITRSFSVTFNMQNAQKLSRTIRTQGSFLRRSQLTITRSFSVTFNMQNAQKLSRTIRTQGSFLRRSQLTITRSFSVTFNMQNAQKLSRTIRTQGSFLRRSQLTITRSFSVTFNMQNAQKLSRTIRTQGSFLRRSQLTITRSFSVTFNMQNAQKLSRTIRTQGSFLRRSQLTITRSFSVTFNMQNAQKLSRTIRTQGSFLRRSQLTITRSFSVTFNMQNAQKLSRTIRTQGSFLRRSQLT
YOR208W	YOR208W_idr_7	0.569643	0.725196869633	LGKNKKNCILPKLDLNLNVNLTSRSTLNLRLGKNKKNCILPKLDLNLNVNLTSRSTLNLRLGKNKKNCILPKLDLNLNVNLTSRSTLNLRLGKNKKNCILPKLDLNLNVNLTSRSTLNLRLGKNKKNCILPKLDLNLNVNLTSRSTLNLRLGKNKKNCILPKLDLNLNVNLTSRSTLNLRLGKNKKNCILPKLDLNLNVNLTSRSTLNLRLGKNKKNCILPKLDLNLNVNLTSRSTLNLRLGKNKKNCILPKLDLN
YOR242C	YOR242C_idr_1	0.734595	0.935193092273	YKNYYSNTEVYKKHKDSGSLRKKALRSRRSSFFSFFNDSYKNYYSNTEVYKKHKDSGSLRKKALRSRRSSFFSFFNDSYKNYYSNTEVYKKHKDSGSLRKKALRSRRSSFFSFFNDSYKNYYSNTEVYKKHKDSGSLRKKALRSRRSSFFSFFNDSYKNYYSNTEVYKKHKDSGSLRKKALRSRRSSFFSFFNDSYKNYYSNTEVYKKHKDSGSLRKKALRSRRSSFFSFFNDSYKNYYSNTEVYKKHKDSGSLRK
YOR322C	YOR322C_idr_4	0.569236	0.724678905473	KSLKNTESNVSTTSKSLKRKSTFGSALSSRLSSLSASTSNISPSTSSKSLKNTESNVSTTSKSLKRKSTFGSALSSRLSSLSASTSNISPSTSSKSLKNTESNVSTTSKSLKRKSTFGSALSSRLSSLSASTSNISPSTSSKSLKNTESNVSTTSKSLKRKSTFGSALSSRLSSLSASTSNISPSTSSKSLKNTESNVSTTSKSLKRKSTFGSALSSRLSSLSASTSNISPSTSSKSLKNTESNVSTTSKSLKRKS
YOR324C	YOR324C_idr_13	0.606509	0.772129764515	MSVFQSCHTGLAFNQIQGSSSSQRRSSAGSFDYMSVFQSCHTGLAFNQIQGSSSSQRRSSAGSFDYMSVFQSCHTGLAFNQIQGSSSSQRRSSAGSFDYMSVFQSCHTGLAFNQIQGSSSSQRRSSAGSFDYMSVFQSCHTGLAFNQIQGSSSSQRRSSAGSFDYMSVFQSCHTGLAFNQIQGSSSSQRRSSAGSFDYMSVFQSCHTGLAFNQIQGSSSSQRRSSAGSFDYMSVFQSCHTGLAFNQIQGSSSSQRR
YOR365C	YOR365C_idr_1	0.622374	0.792327635019	LPIKVFSLSRIFVLLAIFRQIHAISINSSTFQVSNSFTLLNNASTLFLPIKVFSLSRIFVLLAIFRQIHAISINSSTFQVSNSFTLLNNASTLFLPIKVFSLSRIFVLLAIFRQIHAISINSSTFQVSNSFTLLNNASTLFLPIKVFSLSRIFVLLAIFRQIHAISINSSTFQVSNSFTLLNNASTLFLPIKVFSLSRIFVLLAIFRQIHAISINSSTFQVSNSFTLLNNASTLFLPIKVFSLSRIFVLLAIFRQI
YPL070W	YPL070W_idr_5	0.60619	0.771724256096	SANNNGYYFSGGGSSSFLAAKETLSSGLSGIFGRSRSSSGNSLMRPRRSSSLFSNESISNSSANNNGYYFSGGGSSSFLAAKETLSSGLSGIFGRSRSSSGNSLMRPRRSSSLFSNESISNSSANNNGYYFSGGGSSSFLAAKETLSSGLSGIFGRSRSSSGNSLMRPRRSSSLFSNESISNSSANNNGYYFSGGGSSSFLAAKETLSSGLSGIFGRSRSSSGNSLMRPRRSSSLFSNESISNSSANNNGYYFSGG
YPL072W	YPL072W_idr_1	0.570168	0.725865988877	SWIKNVTESPTSLIKKVSCGLIIAASLYAIAPSLSALVFGDSKQSSWIKNVTESPTSLIKKVSCGLIIAASLYAIAPSLSALVFGDSKQSSWIKNVTESPTSLIKKVSCGLIIAASLYAIAPSLSALVFGDSKQSSWIKNVTESPTSLIKKVSCGLIIAASLYAIAPSLSALVFGDSKQSSWIKNVTESPTSLIKKVSCGLIIAASLYAIAPSLSALVFGDSKQSSWIKNVTESPTSLIKKVSCGLIIAASLYAIA
YPL141C	YPL141C_idr_2	0.55863	0.71117662851	DEWDKLNNTQSVFRLAKPRRRYGSRPQSSCSTSSLGSRSDDEWDKLNNTQSVFRLAKPRRRYGSRPQSSCSTSSLGSRSDDEWDKLNNTQSVFRLAKPRRRYGSRPQSSCSTSSLGSRSDDEWDKLNNTQSVFRLAKPRRRYGSRPQSSCSTSSLGSRSDDEWDKLNNTQSVFRLAKPRRRYGSRPQSSCSTSSLGSRSDDEWDKLNNTQSVFRLAKPRRRYGSRPQSSCSTSSLGSRSDDEWDKLNNTQSVFRLA
YPL252C	YPL252C_idr_1	0.59355	0.755632917146	LKIVTRAGHTARISNIAAHLLRTSPSLLTRTTTTTRFLPFSTSSFLNLKIVTRAGHTARISNIAAHLLRTSPSLLTRTTTTTRFLPFSTSSFLNLKIVTRAGHTARISNIAAHLLRTSPSLLTRTTTTTRFLPFSTSSFLNLKIVTRAGHTARISNIAAHLLRTSPSLLTRTTTTTRFLPFSTSSFLNLKIVTRAGHTARISNIAAHLLRTSPSLLTRTTTTTRFLPFSTSSFLNLKIVTRAGHTARISNIAAHLL
YPR006C	YPR006C_idr_1	0.555518	0.707214422745	ITMINNKTFNRKTTGTLKKLVLSSDKSLRRSFNGASSITMINNKTFNRKTTGTLKKLVLSSDKSLRRSFNGASSITMINNKTFNRKTTGTLKKLVLSSDKSLRRSFNGASSITMINNKTFNRKTTGTLKKLVLSSDKSLRRSFNGASSITMINNKTFNRKTTGTLKKLVLSSDKSLRRSFNGASSITMINNKTFNRKTTGTLKKLVLSSDKSLRRSFNGASSITMINNKTFNRKTTGTLKKLVLSSDKSLRRSFNG
YPR055W	YPR055W_idr_1	0.666208	0.848131481856	DYLKPAQKGRRRGLSINSLSETQQSAMNSSDYLKPAQKGRRRGLSINSLSETQQSAMNSSDYLKPAQKGRRRGLSINSLSETQQSAMNSSDYLKPAQKGRRRGLSINSLSETQQSAMNSSDYLKPAQKGRRRGLSINSLSETQQSAMNSSDYLKPAQKGRRRGLSINSLSETQQSAMNSSDYLKPAQKGRRRGLSINSLSETQQSAMNSSDYLKPAQKGRRRGLSINSLSETQQSAMNSSDYLKPAQKGRRRGLSI
YPR115W	YPR115W_idr_1	0.634657	0.807964294619	SDYFTFPKQENGGISKQPATPGSTRSSSRNLELPKNYRSFGGSSDELASMYSADSSDYFTFPKQENGGISKQPATPGSTRSSSRNLELPKNYRSFGGSSDELASMYSADSSDYFTFPKQENGGISKQPATPGSTRSSSRNLELPKNYRSFGGSSDELASMYSADSSDYFTFPKQENGGISKQPATPGSTRSSSRNLELPKNYRSFGGSSDELASMYSADSSDYFTFPKQENGGISKQPATPGSTRSSSRNLELPKN
