## Supplementary File 2 for "Discovering molecular features of intrinsically disordered regions by using evolution for contrastive learning": filter_170_idr_activations.txt

YBR010W	YBR010W_idr_1	1.56425	0.784530557186	ARTKQTARKSTGGKAPRKQLASKAARKSAPSTGGVKKPARTKQTARKSTGGKAPRKQLASKAARKSAPSTGGVKKPARTKQTARKSTGGKAPRKQLASKAARKSAPSTGGVKKPARTKQTARKSTGGKAPRKQLASKAARKSAPSTGGVKKPARTKQTARKSTGGKAPRKQLASKAARKSAPSTGGVKKPARTKQTARKSTGGKAPRKQLASKAARKSAPSTGGVKKPARTKQTARKSTGGKAPRKQLASKAARKS
YBR089C-A	YBR089C-A_idr_1	1.58984	0.797366355844	AATKEAKQPKEPKKRTTRRKKDPNAPKRGLSAAATKEAKQPKEPKKRTTRRKKDPNAPKRGLSAAATKEAKQPKEPKKRTTRRKKDPNAPKRGLSAAATKEAKQPKEPKKRTTRRKKDPNAPKRGLSAAATKEAKQPKEPKKRTTRRKKDPNAPKRGLSAAATKEAKQPKEPKKRTTRRKKDPNAPKRGLSAAATKEAKQPKEPKKRTTRRKKDPNAPKRGLSAAATKEAKQPKEPKKRTTRRKKDPNAPKRGLSA
YCR034W	YCR034W_idr_2	1.5651	0.784960075266	KGTKTSRVVKRAHGGVAAKVNEYVNVDLKNVPTPSPSPKPQHRRKRKGTKTSRVVKRAHGGVAAKVNEYVNVDLKNVPTPSPSPKPQHRRKRKGTKTSRVVKRAHGGVAAKVNEYVNVDLKNVPTPSPSPKPQHRRKRKGTKTSRVVKRAHGGVAAKVNEYVNVDLKNVPTPSPSPKPQHRRKRKGTKTSRVVKRAHGGVAAKVNEYVNVDLKNVPTPSPSPKPQHRRKRKGTKTSRVVKRAHGGVAAKVNEYVNV
YDL014W	YDL014W_idr_1	1.44251	0.723477766759	SFRPGSRGGSRGGSRGGFGGRGGSRGGARGGSRGGFGGRGGSRGGARGGSRGGFGGRGGSRGGARGGSRGGRGGAAGGARGSFRPGSRGGSRGGSRGGFGGRGGSRGGARGGSRGGFGGRGGSRGGARGGSRGGFGGRGGSRGGARGGSRGGRGGAAGGARGSFRPGSRGGSRGGSRGGFGGRGGSRGGARGGSRGGFGGRGGSRGGARGGSRGGFGGRGGSRGGARGGSRGGRGGAAGGARGSFRPGSRGGSRGG
YDL063C	YDL063C_idr_1	1.55722	0.781007719727	GRSKKRSRASSSRLNPLRKAGSNDNNKDTNVVNKGRSKKRSRASSSRLNPLRKAGSNDNNKDTNVVNKGRSKKRSRASSSRLNPLRKAGSNDNNKDTNVVNKGRSKKRSRASSSRLNPLRKAGSNDNNKDTNVVNKGRSKKRSRASSSRLNPLRKAGSNDNNKDTNVVNKGRSKKRSRASSSRLNPLRKAGSNDNNKDTNVVNKGRSKKRSRASSSRLNPLRKAGSNDNNKDTNVVNKGRSKKRSRASSSRLNPLR
YDL153C	YDL153C_idr_3	1.51424	0.759452955155	TPKRNKDNRNSRVKKRKKYQKAQKKLKSVRAVYSGGQSTPKRNKDNRNSRVKKRKKYQKAQKKLKSVRAVYSGGQSTPKRNKDNRNSRVKKRKKYQKAQKKLKSVRAVYSGGQSTPKRNKDNRNSRVKKRKKYQKAQKKLKSVRAVYSGGQSTPKRNKDNRNSRVKKRKKYQKAQKKLKSVRAVYSGGQSTPKRNKDNRNSRVKKRKKYQKAQKKLKSVRAVYSGGQSTPKRNKDNRNSRVKKRKKYQKAQKKLKS
YDR326C	YDR326C_idr_7	1.58413	0.794505134068	NASSTKKKSRRRGKTVNKRKSSPSTIKNEKNEENFEDTSTKNSFFSNASSTKKKSRRRGKTVNKRKSSPSTIKNEKNEENFEDTSTKNSFFSNASSTKKKSRRRGKTVNKRKSSPSTIKNEKNEENFEDTSTKNSFFSNASSTKKKSRRRGKTVNKRKSSPSTIKNEKNEENFEDTSTKNSFFSNASSTKKKSRRRGKTVNKRKSSPSTIKNEKNEENFEDTSTKNSFFSNASSTKKKSRRRGKTVNKRKSSPSTI
YDR370C	YDR370C_idr_3	1.48621	0.745390841723	GHQSKLCKEKTTSDSSSSRKPSQQRDNYRKRRPKGHQSKLCKEKTTSDSSSSRKPSQQRDNYRKRRPKGHQSKLCKEKTTSDSSSSRKPSQQRDNYRKRRPKGHQSKLCKEKTTSDSSSSRKPSQQRDNYRKRRPKGHQSKLCKEKTTSDSSSSRKPSQQRDNYRKRRPKGHQSKLCKEKTTSDSSSSRKPSQQRDNYRKRRPKGHQSKLCKEKTTSDSSSSRKPSQQRDNYRKRRPKGHQSKLCKEKTTSDSSSS
YDR381W	YDR381W_idr_2	1.42011	0.712241062	QRPVKSLADRIKAMPQKGGNAPRPVKRGPNRKAAMAKSQNKPKREKPAKKSLEDLQRPVKSLADRIKAMPQKGGNAPRPVKRGPNRKAAMAKSQNKPKREKPAKKSLEDLQRPVKSLADRIKAMPQKGGNAPRPVKRGPNRKAAMAKSQNKPKREKPAKKSLEDLQRPVKSLADRIKAMPQKGGNAPRPVKRGPNRKAAMAKSQNKPKREKPAKKSLEDLQRPVKSLADRIKAMPQKGGNAPRPVKRGPNRKAAMA
YDR432W	YDR432W_idr_2	1.50323	0.753930742123	PPPIRRSNRGGFRGRGGFRGGFRGGFRGGFSRGGFGGPRGGFGGPRGGYGGYSRGGYGGYSRGGYGGSRGGYDSPRGGYDSPRGGYSRGGYGGPRNDYGPPRGSYGGSRGGYDGPRGDYGPPRDAYRTRDAPRERSPTRPPPIRRSNRGGFRGRGGFRGGFRGGFRGGFSRGGFGGPRGGFGGPRGGYGGYSRGGYGGYSRGGYGGSRGGYDSPRGGYDSPRGGYSRGGYGGPRNDYGPPRGSYGGSRGGYDGPRG
YER006W	YER006W_idr_1	1.56395	0.78438359791	RVRKRQSRRTSTKLKEGIKKKASAHRKKEKKMAKKDVTWRSRSKKDPGRVRKRQSRRTSTKLKEGIKKKASAHRKKEKKMAKKDVTWRSRSKKDPGRVRKRQSRRTSTKLKEGIKKKASAHRKKEKKMAKKDVTWRSRSKKDPGRVRKRQSRRTSTKLKEGIKKKASAHRKKEKKMAKKDVTWRSRSKKDPGRVRKRQSRRTSTKLKEGIKKKASAHRKKEKKMAKKDVTWRSRSKKDPGRVRKRQSRRTSTKLKE
YER063W	YER063W_idr_4	1.77388	0.889672924134	LVSRKNEPESGNNGKFKNRNKNANNRSRVSKNRRGNRSGYRRLVSRKNEPESGNNGKFKNRNKNANNRSRVSKNRRGNRSGYRRLVSRKNEPESGNNGKFKNRNKNANNRSRVSKNRRGNRSGYRRLVSRKNEPESGNNGKFKNRNKNANNRSRVSKNRRGNRSGYRRLVSRKNEPESGNNGKFKNRNKNANNRSRVSKNRRGNRSGYRRLVSRKNEPESGNNGKFKNRNKNANNRSRVSKNRRGNRSGYRRLVSR
YER087C-B	YER087C-B_idr_1	1.50113	0.752874763792	SSPTPPGGQRTLQKRKQGSSQKVAASAPKKNTNSSPTPPGGQRTLQKRKQGSSQKVAASAPKKNTNSSPTPPGGQRTLQKRKQGSSQKVAASAPKKNTNSSPTPPGGQRTLQKRKQGSSQKVAASAPKKNTNSSPTPPGGQRTLQKRKQGSSQKVAASAPKKNTNSSPTPPGGQRTLQKRKQGSSQKVAASAPKKNTNSSPTPPGGQRTLQKRKQGSSQKVAASAPKKNTNSSPTPPGGQRTLQKRKQGSSQKVAA
YER176W	YER176W_idr_15	1.89265	0.949239022387	NSTRKPRKKGGRRVGRGKKGRKGAKIKKEKKETFEANSTRKPRKKGGRRVGRGKKGRKGAKIKKEKKETFEANSTRKPRKKGGRRVGRGKKGRKGAKIKKEKKETFEANSTRKPRKKGGRRVGRGKKGRKGAKIKKEKKETFEANSTRKPRKKGGRRVGRGKKGRKGAKIKKEKKETFEANSTRKPRKKGGRRVGRGKKGRKGAKIKKEKKETFEANSTRKPRKKGGRRVGRGKKGRKGAKIKKEKKETFEANSTR
YFR016C	YFR016C_idr_11	1.695	0.850108712796	RRKKNKKKKTTNRRGRNSSNPADTTDLSKQSTLRRKKNKKKKTTNRRGRNSSNPADTTDLSKQSTLRRKKNKKKKTTNRRGRNSSNPADTTDLSKQSTLRRKKNKKKKTTNRRGRNSSNPADTTDLSKQSTLRRKKNKKKKTTNRRGRNSSNPADTTDLSKQSTLRRKKNKKKKTTNRRGRNSSNPADTTDLSKQSTLRRKKNKKKKTTNRRGRNSSNPADTTDLSKQSTLRRKKNKKKKTTNRRGRNSSNPADTT
YGL090W	YGL090W_idr_2	1.99386	1.0	NSPGKRMKRRKTVVEPQNLQKKLKDTSRRRANRKISNQSNSPGKRMKRRKTVVEPQNLQKKLKDTSRRRANRKISNQSNSPGKRMKRRKTVVEPQNLQKKLKDTSRRRANRKISNQSNSPGKRMKRRKTVVEPQNLQKKLKDTSRRRANRKISNQSNSPGKRMKRRKTVVEPQNLQKKLKDTSRRRANRKISNQSNSPGKRMKRRKTVVEPQNLQKKLKDTSRRRANRKISNQSNSPGKRMKRRKTVVEPQNLQKK
YGL103W	YGL103W_idr_1	1.73621	0.870779688913	PSRFTKTRKHRGHVSAGKGRIGKHRKHPGGRGMAGGQHHPSRFTKTRKHRGHVSAGKGRIGKHRKHPGGRGMAGGQHHPSRFTKTRKHRGHVSAGKGRIGKHRKHPGGRGMAGGQHHPSRFTKTRKHRGHVSAGKGRIGKHRKHPGGRGMAGGQHHPSRFTKTRKHRGHVSAGKGRIGKHRKHPGGRGMAGGQHHPSRFTKTRKHRGHVSAGKGRIGKHRKHPGGRGMAGGQHHPSRFTKTRKHRGHVSAGKGRIG
YGL222C	YGL222C_idr_5	1.45571	0.730096434701	FGHSSNKKPSFNQKKHSPPSSPSSTTTLGKKNRQNNFGHSSNKKPSFNQKKHSPPSSPSSTTTLGKKNRQNNFGHSSNKKPSFNQKKHSPPSSPSSTTTLGKKNRQNNFGHSSNKKPSFNQKKHSPPSSPSSTTTLGKKNRQNNFGHSSNKKPSFNQKKHSPPSSPSSTTTLGKKNRQNNFGHSSNKKPSFNQKKHSPPSSPSSTTTLGKKNRQNNFGHSSNKKPSFNQKKHSPPSSPSSTTTLGKKNRQNNFGHS
YGR027C	YGR027C_idr_1	1.62978	0.817398794503	PPKQQLSKAAKAAAALAGGKKSKKKWSKKPPKQQLSKAAKAAAALAGGKKSKKKWSKKPPKQQLSKAAKAAAALAGGKKSKKKWSKKPPKQQLSKAAKAAAALAGGKKSKKKWSKKPPKQQLSKAAKAAAALAGGKKSKKKWSKKPPKQQLSKAAKAAAALAGGKKSKKKWSKKPPKQQLSKAAKAAAALAGGKKSKKKWSKKPPKQQLSKAAKAAAALAGGKKSKKKWSKKPPKQQLSKAAKAAAALAGGKKSKK
YGR072W	YGR072W_idr_1	1.57383	0.789335551553	SNVAGELKNSEGKKKGRGNRYHNKNRGKSKNETVDPKKNENKVNNATNATHNNSKGRRNNKKRNREYYNYKRKARLGKSTSNVAGELKNSEGKKKGRGNRYHNKNRGKSKNETVDPKKNENKVNNATNATHNNSKGRRNNKKRNREYYNYKRKARLGKSTSNVAGELKNSEGKKKGRGNRYHNKNRGKSKNETVDPKKNENKVNNATNATHNNSKGRRNNKKRNREYYNYKRKARLGKSTSNVAGELKNSEGKKKG
YGR074W	YGR074W_idr_2	1.84619	0.925937307818	SLRRSGQIANDPSKKRRRDFGAPANKRPRRGLSLRRSGQIANDPSKKRRRDFGAPANKRPRRGLSLRRSGQIANDPSKKRRRDFGAPANKRPRRGLSLRRSGQIANDPSKKRRRDFGAPANKRPRRGLSLRRSGQIANDPSKKRRRDFGAPANKRPRRGLSLRRSGQIANDPSKKRRRDFGAPANKRPRRGLSLRRSGQIANDPSKKRRRDFGAPANKRPRRGLSLRRSGQIANDPSKKRRRDFGAPANKRPRRGL
YGR245C	YGR245C_idr_9	1.52172	0.763201791827	VNKKTGRRGKKLENAIKTVKKKKKNGPGAPVNKKTGRRGKKLENAIKTVKKKKKNGPGAPVNKKTGRRGKKLENAIKTVKKKKKNGPGAPVNKKTGRRGKKLENAIKTVKKKKKNGPGAPVNKKTGRRGKKLENAIKTVKKKKKNGPGAPVNKKTGRRGKKLENAIKTVKKKKKNGPGAPVNKKTGRRGKKLENAIKTVKKKKKNGPGAPVNKKTGRRGKKLENAIKTVKKKKKNGPGAPVNKKTGRRGKKLENAI
YGR274C	YGR274C_idr_15	1.41135	0.707845556682	EKSQQRRAARQNSKRNGGATRTENSVDNGSDLAGVTDGKAARNKGKNEKSQQRRAARQNSKRNGGATRTENSVDNGSDLAGVTDGKAARNKGKNEKSQQRRAARQNSKRNGGATRTENSVDNGSDLAGVTDGKAARNKGKNEKSQQRRAARQNSKRNGGATRTENSVDNGSDLAGVTDGKAARNKGKNEKSQQRRAARQNSKRNGGATRTENSVDNGSDLAGVTDGKAARNKGKNEKSQQRRAARQNSKRNGGATR
YHL010C	YHL010C_idr_9	1.41488	0.709620188593	VKEGTILIQQPHGAAQASKSKKKRNKNKKAGKVKEGTILIQQPHGAAQASKSKKKRNKNKKAGKVKEGTILIQQPHGAAQASKSKKKRNKNKKAGKVKEGTILIQQPHGAAQASKSKKKRNKNKKAGKVKEGTILIQQPHGAAQASKSKKKRNKNKKAGKVKEGTILIQQPHGAAQASKSKKKRNKNKKAGKVKEGTILIQQPHGAAQASKSKKKRNKNKKAGKVKEGTILIQQPHGAAQASKSKKKRNKNKKAGK
YHR089C	YHR089C_idr_2	1.71778	0.861536380911	VVGPPKPKNKKKRSGAPGGRGGASMGRGGSRGGFRGGRGGSSFRGGRGGSSFRGGSRGGSFRGGSRGGSRGGFRGGRRVVGPPKPKNKKKRSGAPGGRGGASMGRGGSRGGFRGGRGGSSFRGGRGGSSFRGGSRGGSFRGGSRGGSRGGFRGGRRVVGPPKPKNKKKRSGAPGGRGGASMGRGGSRGGFRGGRGGSSFRGGRGGSSFRGGSRGGSFRGGSRGGSRGGFRGGRRVVGPPKPKNKKKRSGAPGGRGG
YIL154C	YIL154C_idr_4	1.75615	0.880779077878	RGHRERGRSKKKRGERDSNVSSLSRSRSRASSRSRRGHRERGRSKKKRGERDSNVSSLSRSRSRASSRSRRGHRERGRSKKKRGERDSNVSSLSRSRSRASSRSRRGHRERGRSKKKRGERDSNVSSLSRSRSRASSRSRRGHRERGRSKKKRGERDSNVSSLSRSRSRASSRSRRGHRERGRSKKKRGERDSNVSSLSRSRSRASSRSRRGHRERGRSKKKRGERDSNVSSLSRSRSRASSRSRRGHRERGRSKK
YJR043C	YJR043C_idr_8	1.62864	0.816826203377	TSTPPRKPSPVVKRALSSSKKQETPSSNKRLKKQGTLESFFKRKAKTSTPPRKPSPVVKRALSSSKKQETPSSNKRLKKQGTLESFFKRKAKTSTPPRKPSPVVKRALSSSKKQETPSSNKRLKKQGTLESFFKRKAKTSTPPRKPSPVVKRALSSSKKQETPSSNKRLKKQGTLESFFKRKAKTSTPPRKPSPVVKRALSSSKKQETPSSNKRLKKQGTLESFFKRKAKTSTPPRKPSPVVKRALSSSKKQETPS
YKL122C	YKL122C_idr_3	1.62126	0.81312764854	KKTATEPKQKANAVQNNNGNSAASKKKKNKNKGKKKRKKTATEPKQKANAVQNNNGNSAASKKKKNKNKGKKKRKKTATEPKQKANAVQNNNGNSAASKKKKNKNKGKKKRKKTATEPKQKANAVQNNNGNSAASKKKKNKNKGKKKRKKTATEPKQKANAVQNNNGNSAASKKKKNKNKGKKKRKKTATEPKQKANAVQNNNGNSAASKKKKNKNKGKKKRKKTATEPKQKANAVQNNNGNSAASKKKKNKNKGK
YKL214C	YKL214C_idr_3	1.57012	0.787476319408	KHSRMNAHNRRKQTAQEHGRGRPGSHYRQKPNRVSKKNKGREKNNKHSRMNAHNRRKQTAQEHGRGRPGSHYRQKPNRVSKKNKGREKNNKHSRMNAHNRRKQTAQEHGRGRPGSHYRQKPNRVSKKNKGREKNNKHSRMNAHNRRKQTAQEHGRGRPGSHYRQKPNRVSKKNKGREKNNKHSRMNAHNRRKQTAQEHGRGRPGSHYRQKPNRVSKKNKGREKNNKHSRMNAHNRRKQTAQEHGRGRPGSHYRQKP
YLR095C	YLR095C_idr_5	1.7969	0.901215146348	SHGNRRSSRRPQSTLEPSTKSSRPTDKRKPSHGNRRSSRRPQSTLEPSTKSSRPTDKRKPSHGNRRSSRRPQSTLEPSTKSSRPTDKRKPSHGNRRSSRRPQSTLEPSTKSSRPTDKRKPSHGNRRSSRRPQSTLEPSTKSSRPTDKRKPSHGNRRSSRRPQSTLEPSTKSSRPTDKRKPSHGNRRSSRRPQSTLEPSTKSSRPTDKRKPSHGNRRSSRRPQSTLEPSTKSSRPTDKRKPSHGNRRSSRRPQSTLE
YLR135W	YLR135W_idr_7	1.4621	0.733301258983	ADDTHSNANVTAKRRPAIRKANSKLKTKPKTKRDPKIIADDTHSNANVTAKRRPAIRKANSKLKTKPKTKRDPKIIADDTHSNANVTAKRRPAIRKANSKLKTKPKTKRDPKIIADDTHSNANVTAKRRPAIRKANSKLKTKPKTKRDPKIIADDTHSNANVTAKRRPAIRKANSKLKTKPKTKRDPKIIADDTHSNANVTAKRRPAIRKANSKLKTKPKTKRDPKIIADDTHSNANVTAKRRPAIRKANSKLKTK
YLR150W	YLR150W_idr_5	1.52705	0.765874381985	TSSKKADVPPPSADPSKARKNRPRPSGNEGAIRDKTAGRRNNRSKDVTDSATTKKSNTRRATDRHSRTGTSSKKADVPPPSADPSKARKNRPRPSGNEGAIRDKTAGRRNNRSKDVTDSATTKKSNTRRATDRHSRTGTSSKKADVPPPSADPSKARKNRPRPSGNEGAIRDKTAGRRNNRSKDVTDSATTKKSNTRRATDRHSRTGTSSKKADVPPPSADPSKARKNRPRPSGNEGAIRDKTAGRRNNRSKDVTD
YLR276C	YLR276C_idr_4	1.68534	0.845265633376	SARGNGTKVKFVPFHNAKKRHSHKKGRVSKPKNGKVDPLKNFKSARGNGTKVKFVPFHNAKKRHSHKKGRVSKPKNGKVDPLKNFKSARGNGTKVKFVPFHNAKKRHSHKKGRVSKPKNGKVDPLKNFKSARGNGTKVKFVPFHNAKKRHSHKKGRVSKPKNGKVDPLKNFKSARGNGTKVKFVPFHNAKKRHSHKKGRVSKPKNGKVDPLKNFKSARGNGTKVKFVPFHNAKKRHSHKKGRVSKPKNGKVDPLKN
YLR333C	YLR333C_idr_1	1.62978	0.817398794503	PPKQQLSKAAKAAAALAGGKKSKKKWSKKPPKQQLSKAAKAAAALAGGKKSKKKWSKKPPKQQLSKAAKAAAALAGGKKSKKKWSKKPPKQQLSKAAKAAAALAGGKKSKKKWSKKPPKQQLSKAAKAAAALAGGKKSKKKWSKKPPKQQLSKAAKAAAALAGGKKSKKKWSKKPPKQQLSKAAKAAAALAGGKKSKKKWSKKPPKQQLSKAAKAAAALAGGKKSKKKWSKKPPKQQLSKAAKAAAALAGGKKSKK
YML113W	YML113W_idr_1	1.63935	0.822197810056	AKTLAQGRKPGSGRKPGKGKTLREGRKPGSGRRRRQDTGGKETDGSQQDAKTLAQGRKPGSGRKPGKGKTLREGRKPGSGRRRRQDTGGKETDGSQQDAKTLAQGRKPGSGRKPGKGKTLREGRKPGSGRRRRQDTGGKETDGSQQDAKTLAQGRKPGSGRKPGKGKTLREGRKPGSGRRRRQDTGGKETDGSQQDAKTLAQGRKPGSGRKPGKGKTLREGRKPGSGRRRRQDTGGKETDGSQQDAKTLAQGRKPG
YMR164C	YMR164C_idr_8	1.39743	0.700867681527	TTTIQPKRKQRVGKTKTKESRKVAAAQKVMKSKTTTIQPKRKQRVGKTKTKESRKVAAAQKVMKSKTTTIQPKRKQRVGKTKTKESRKVAAAQKVMKSKTTTIQPKRKQRVGKTKTKESRKVAAAQKVMKSKTTTIQPKRKQRVGKTKTKESRKVAAAQKVMKSKTTTIQPKRKQRVGKTKTKESRKVAAAQKVMKSKTTTIQPKRKQRVGKTKTKESRKVAAAQKVMKSKTTTIQPKRKQRVGKTKTKESRKVAA
YNL031C	YNL031C_idr_1	1.56425	0.784530557186	ARTKQTARKSTGGKAPRKQLASKAARKSAPSTGGVKKPARTKQTARKSTGGKAPRKQLASKAARKSAPSTGGVKKPARTKQTARKSTGGKAPRKQLASKAARKSAPSTGGVKKPARTKQTARKSTGGKAPRKQLASKAARKSAPSTGGVKKPARTKQTARKSTGGKAPRKQLASKAARKSAPSTGGVKKPARTKQTARKSTGGKAPRKQLASKAARKSAPSTGGVKKPARTKQTARKSTGGKAPRKQLASKAARKS
YNL050C	YNL050C_idr_6	1.48324	0.743904029973	FHKRGGKKNKKKVPLNPLAKAGSTPKFRTEFHKRGGKKNKKKVPLNPLAKAGSTPKFRTEFHKRGGKKNKKKVPLNPLAKAGSTPKFRTEFHKRGGKKNKKKVPLNPLAKAGSTPKFRTEFHKRGGKKNKKKVPLNPLAKAGSTPKFRTEFHKRGGKKNKKKVPLNPLAKAGSTPKFRTEFHKRGGKKNKKKVPLNPLAKAGSTPKFRTEFHKRGGKKNKKKVPLNPLAKAGSTPKFRTEFHKRGGKKNKKKVPLN
YNL112W	YNL112W_idr_2	1.62476	0.81487872392	YGGGHPRYGGGRGGRGGYGRRGGYGGGRGGYGGNRQRDGGWGNRGRSNYYGGGHPRYGGGRGGRGGYGRRGGYGGGRGGYGGNRQRDGGWGNRGRSNYYGGGHPRYGGGRGGRGGYGRRGGYGGGRGGYGGNRQRDGGWGNRGRSNYYGGGHPRYGGGRGGRGGYGRRGGYGGGRGGYGGNRQRDGGWGNRGRSNYYGGGHPRYGGGRGGRGGYGRRGGYGGGRGGYGGNRQRDGGWGNRGRSNYYGGGHPRYGGG
YNL138W	YNL138W_idr_5	1.64897	0.827021039809	KNPELRQSSTVSSTGSKSGPPPRPKKPSTLKTKRPPKNPELRQSSTVSSTGSKSGPPPRPKKPSTLKTKRPPKNPELRQSSTVSSTGSKSGPPPRPKKPSTLKTKRPPKNPELRQSSTVSSTGSKSGPPPRPKKPSTLKTKRPPKNPELRQSSTVSSTGSKSGPPPRPKKPSTLKTKRPPKNPELRQSSTVSSTGSKSGPPPRPKKPSTLKTKRPPKNPELRQSSTVSSTGSKSGPPPRPKKPSTLKTKRPPKNPE
YNL224C	YNL224C_idr_1	1.70031	0.852773709858	AKRHSHYQGSRRRHARGSNSKKAGRGNAKGIQGRKIKKKPTPTNSWHNSSIAKRHSHYQGSRRRHARGSNSKKAGRGNAKGIQGRKIKKKPTPTNSWHNSSIAKRHSHYQGSRRRHARGSNSKKAGRGNAKGIQGRKIKKKPTPTNSWHNSSIAKRHSHYQGSRRRHARGSNSKKAGRGNAKGIQGRKIKKKPTPTNSWHNSSIAKRHSHYQGSRRRHARGSNSKKAGRGNAKGIQGRKIKKKPTPTNSWHNSSIA
YNL253W	YNL253W_idr_2	1.57033	0.787582742317	NGGGNNHNKRTSKNTDRIGKDRPSRFNSKKNGGGNNHNKRTSKNTDRIGKDRPSRFNSKKNGGGNNHNKRTSKNTDRIGKDRPSRFNSKKNGGGNNHNKRTSKNTDRIGKDRPSRFNSKKNGGGNNHNKRTSKNTDRIGKDRPSRFNSKKNGGGNNHNKRTSKNTDRIGKDRPSRFNSKKNGGGNNHNKRTSKNTDRIGKDRPSRFNSKKNGGGNNHNKRTSKNTDRIGKDRPSRFNSKKNGGGNNHNKRTSKNTD
YOL080C	YOL080C_idr_3	1.71434	0.859807965241	ESNPTSNGKNKQSNRKIRNVKKVSKTVNVSSTTQYAPRKRESNPTSNGKNKQSNRKIRNVKKVSKTVNVSSTTQYAPRKRESNPTSNGKNKQSNRKIRNVKKVSKTVNVSSTTQYAPRKRESNPTSNGKNKQSNRKIRNVKKVSKTVNVSSTTQYAPRKRESNPTSNGKNKQSNRKIRNVKKVSKTVNVSSTTQYAPRKRESNPTSNGKNKQSNRKIRNVKKVSKTVNVSSTTQYAPRKRESNPTSNGKNKQSNRK
YPL055C	YPL055C_idr_1	1.69252	0.848863923483	SGYTGNNYSRYSSTPPRQRGGYHHARRSRGSGYTGNNYSRYSSTPPRQRGGYHHARRSRGSGYTGNNYSRYSSTPPRQRGGYHHARRSRGSGYTGNNYSRYSSTPPRQRGGYHHARRSRGSGYTGNNYSRYSSTPPRQRGGYHHARRSRGSGYTGNNYSRYSSTPPRQRGGYHHARRSRGSGYTGNNYSRYSSTPPRQRGGYHHARRSRGSGYTGNNYSRYSSTPPRQRGGYHHARRSRGSGYTGNNYSRYSSTPP
YPL127C	YPL127C_idr_2	1.44931	0.726886289273	KKKSPEVKKEKEVSPKPKQAATSVSATASKAKAASTKLAPKKVVKKKSPTVTAKKASSPSSLTYKKKKSPEVKKEKEVSPKPKQAATSVSATASKAKAASTKLAPKKVVKKKSPTVTAKKASSPSSLTYKKKKSPEVKKEKEVSPKPKQAATSVSATASKAKAASTKLAPKKVVKKKSPTVTAKKASSPSSLTYKKKKSPEVKKEKEVSPKPKQAATSVSATASKAKAASTKLAPKKVVKKKSPTVTAKKASSPSS
YPL129W	YPL129W_idr_2	1.42104	0.712708485768	ANTGTIGKRRTTTNTTAEPKAKRAKTGSASTVKGANTGTIGKRRTTTNTTAEPKAKRAKTGSASTVKGANTGTIGKRRTTTNTTAEPKAKRAKTGSASTVKGANTGTIGKRRTTTNTTAEPKAKRAKTGSASTVKGANTGTIGKRRTTTNTTAEPKAKRAKTGSASTVKGANTGTIGKRRTTTNTTAEPKAKRAKTGSASTVKGANTGTIGKRRTTTNTTAEPKAKRAKTGSASTVKGANTGTIGKRRTTTNTTAE
YPL131W	YPL131W_idr_1	1.39704	0.700671157873	AFQKDAKSSAYSSRFQTPFRRRREGKTDYYQRKRLVTQHKAKYAFQKDAKSSAYSSRFQTPFRRRREGKTDYYQRKRLVTQHKAKYAFQKDAKSSAYSSRFQTPFRRRREGKTDYYQRKRLVTQHKAKYAFQKDAKSSAYSSRFQTPFRRRREGKTDYYQRKRLVTQHKAKYAFQKDAKSSAYSSRFQTPFRRRREGKTDYYQRKRLVTQHKAKYAFQKDAKSSAYSSRFQTPFRRRREGKTDYYQRKRLVTQHKA
YPL267W	YPL267W_idr_1	1.65026	0.827669980405	ISPSKKRTILSSKNINQKPRAVVKGNELRSPSKRRSISPSKKRTILSSKNINQKPRAVVKGNELRSPSKRRSISPSKKRTILSSKNINQKPRAVVKGNELRSPSKRRSISPSKKRTILSSKNINQKPRAVVKGNELRSPSKRRSISPSKKRTILSSKNINQKPRAVVKGNELRSPSKRRSISPSKKRTILSSKNINQKPRAVVKGNELRSPSKRRSISPSKKRTILSSKNINQKPRAVVKGNELRSPSKRRSISPS
