## Supplementary File 2 for "Discovering molecular features of intrinsically disordered regions by using evolution for contrastive learning": filter_171_idr_activations.txt

YBL099W	YBL099W_idr_1	1.43363	0.765088102013	LARTAAIRSLSRTLINSTKAARPAAAALASTRRLASTKALARTAAIRSLSRTLINSTKAARPAAAALASTRRLASTKALARTAAIRSLSRTLINSTKAARPAAAALASTRRLASTKALARTAAIRSLSRTLINSTKAARPAAAALASTRRLASTKALARTAAIRSLSRTLINSTKAARPAAAALASTRRLASTKALARTAAIRSLSRTLINSTKAARPAAAALASTRRLASTKALARTAAIRSLSRTLINSTKAAR
YBR187W	YBR187W_idr_1	1.17282	0.625898308449	GNMIKKASLIALLPLFTAAAAAATDAETSMESGGNMIKKASLIALLPLFTAAAAAATDAETSMESGGNMIKKASLIALLPLFTAAAAAATDAETSMESGGNMIKKASLIALLPLFTAAAAAATDAETSMESGGNMIKKASLIALLPLFTAAAAAATDAETSMESGGNMIKKASLIALLPLFTAAAAAATDAETSMESGGNMIKKASLIALLPLFTAAAAAATDAETSMESGGNMIKKASLIALLPLFTAAAAAATD
YDR055W	YDR055W_idr_1	1.18873	0.63438978135	QLHSLIASTALLITSALAATSSSSSIPSSCQLHSLIASTALLITSALAATSSSSSIPSSCQLHSLIASTALLITSALAATSSSSSIPSSCQLHSLIASTALLITSALAATSSSSSIPSSCQLHSLIASTALLITSALAATSSSSSIPSSCQLHSLIASTALLITSALAATSSSSSIPSSCQLHSLIASTALLITSALAATSSSSSIPSSCQLHSLIASTALLITSALAATSSSSSIPSSCQLHSLIASTALLITSA
YDR232W	YDR232W_idr_1	1.31223	0.70029881587	QRSIFARFGNSSAAVSTLNRLSTTAAPHAKNGYATATGAGAAAATATASSTHAAAAAAAAANHQRSIFARFGNSSAAVSTLNRLSTTAAPHAKNGYATATGAGAAAATATASSTHAAAAAAAAANHQRSIFARFGNSSAAVSTLNRLSTTAAPHAKNGYATATGAGAAAATATASSTHAAAAAAAAANHQRSIFARFGNSSAAVSTLNRLSTTAAPHAKNGYATATGAGAAAATATASSTHAAAAAAAAANHQRSI
YER165W	YER165W_idr_4	1.09807	0.586006358028	KDVRRSQLAQQIQARNQMRYQQATAAAAAAAAGMPGQFMPPKDVRRSQLAQQIQARNQMRYQQATAAAAAAAAGMPGQFMPPKDVRRSQLAQQIQARNQMRYQQATAAAAAAAAGMPGQFMPPKDVRRSQLAQQIQARNQMRYQQATAAAAAAAAGMPGQFMPPKDVRRSQLAQQIQARNQMRYQQATAAAAAAAAGMPGQFMPPKDVRRSQLAQQIQARNQMRYQQATAAAAAAAAGMPGQFMPPKDVRRSQLAQ
YGR027C	YGR027C_idr_1	0.953915	0.509076126476	PPKQQLSKAAKAAAALAGGKKSKKKWSKKPPKQQLSKAAKAAAALAGGKKSKKKWSKKPPKQQLSKAAKAAAALAGGKKSKKKWSKKPPKQQLSKAAKAAAALAGGKKSKKKWSKKPPKQQLSKAAKAAAALAGGKKSKKKWSKKPPKQQLSKAAKAAAALAGGKKSKKKWSKKPPKQQLSKAAKAAAALAGGKKSKKKWSKKPPKQQLSKAAKAAAALAGGKKSKKKWSKKPPKQQLSKAAKAAAALAGGKKSKK
YGR279C	YGR279C_idr_2	0.994464	0.530715783929	PVAALEENAVVNSAPAAATSTTSSAASVATAAASSSENNSQVSAAASPASSSAATSTQSSSSSQASSSSSSGEDPVAALEENAVVNSAPAAATSTTSSAASVATAAASSSENNSQVSAAASPASSSAATSTQSSSSSQASSSSSSGEDPVAALEENAVVNSAPAAATSTTSSAASVATAAASSSENNSQVSAAASPASSSAATSTQSSSSSQASSSSSSGEDPVAALEENAVVNSAPAAATSTTSSAASVATAAAS
YHL021C	YHL021C_idr_1	1.17721	0.628241503279	LRSNLCRGSRILARLTTTPRTYTSAATAAAALRSNLCRGSRILARLTTTPRTYTSAATAAAALRSNLCRGSRILARLTTTPRTYTSAATAAAALRSNLCRGSRILARLTTTPRTYTSAATAAAALRSNLCRGSRILARLTTTPRTYTSAATAAAALRSNLCRGSRILARLTTTPRTYTSAATAAAALRSNLCRGSRILARLTTTPRTYTSAATAAAALRSNLCRGSRILARLTTTPRTYTSAATAAAALRSNLCRG
YHR020W	YHR020W_idr_2	1.1502	0.613825307548	TATEGKKQQKKQQPSKAGTAAAAAAAALEDTATEGKKQQKKQQPSKAGTAAAAAAAALEDTATEGKKQQKKQQPSKAGTAAAAAAAALEDTATEGKKQQKKQQPSKAGTAAAAAAAALEDTATEGKKQQKKQQPSKAGTAAAAAAAALEDTATEGKKQQKKQQPSKAGTAAAAAAAALEDTATEGKKQQKKQQPSKAGTAAAAAAAALEDTATEGKKQQKKQQPSKAGTAAAAAAAALEDTATEGKKQQKKQQPSK
YKR042W	YKR042W_idr_2	1.32268	0.705874655108	AATTATSAAADGKVESVAAATTTLSSTAAAATTSAAASSSSSSSSSSSSSSSVAATTATSAAADGKVESVAAATTTLSSTAAAATTSAAASSSSSSSSSSSSSSSVAATTATSAAADGKVESVAAATTTLSSTAAAATTSAAASSSSSSSSSSSSSSSVAATTATSAAADGKVESVAAATTTLSSTAAAATTSAAASSSSSSSSSSSSSSSVAATTATSAAADGKVESVAAATTTLSSTAAAATTSAAASSSSSSS
YKR066C	YKR066C_idr_1	1.17998	0.629721395712	TTAVRLLPSLGRTAHKRSLYLFSAAAAAAAAATFAYSQSQKRSSSSPGGTTAVRLLPSLGRTAHKRSLYLFSAAAAAAAAATFAYSQSQKRSSSSPGGTTAVRLLPSLGRTAHKRSLYLFSAAAAAAAAATFAYSQSQKRSSSSPGGTTAVRLLPSLGRTAHKRSLYLFSAAAAAAAAATFAYSQSQKRSSSSPGGTTAVRLLPSLGRTAHKRSLYLFSAAAAAAAAATFAYSQSQKRSSSSPGGTTAVRLLPSLG
YLR110C	YLR110C_idr_2	1.09649	0.58516411334	PKNGTSTAAPVTSTEAPKNTTSAAPTHSVTSYTGAAAKALPAAGALLAGAAALLLPKNGTSTAAPVTSTEAPKNTTSAAPTHSVTSYTGAAAKALPAAGALLAGAAALLLPKNGTSTAAPVTSTEAPKNTTSAAPTHSVTSYTGAAAKALPAAGALLAGAAALLLPKNGTSTAAPVTSTEAPKNTTSAAPTHSVTSYTGAAAKALPAAGALLAGAAALLLPKNGTSTAAPVTSTEAPKNTTSAAPTHSVTSYTGAA
YLR333C	YLR333C_idr_1	0.953915	0.509076126476	PPKQQLSKAAKAAAALAGGKKSKKKWSKKPPKQQLSKAAKAAAALAGGKKSKKKWSKKPPKQQLSKAAKAAAALAGGKKSKKKWSKKPPKQQLSKAAKAAAALAGGKKSKKKWSKKPPKQQLSKAAKAAAALAGGKKSKKKWSKKPPKQQLSKAAKAAAALAGGKKSKKKWSKKPPKQQLSKAAKAAAALAGGKKSKKKWSKKPPKQQLSKAAKAAAALAGGKKSKKKWSKKPPKQQLSKAAKAAAALAGGKKSKK
YLR355C	YLR355C_idr_1	1.00548	0.536594987757	LRTQAARLICNSRVITAKRTFALATRAAAYSRPAARFVKLRTQAARLICNSRVITAKRTFALATRAAAYSRPAARFVKLRTQAARLICNSRVITAKRTFALATRAAAYSRPAARFVKLRTQAARLICNSRVITAKRTFALATRAAAYSRPAARFVKLRTQAARLICNSRVITAKRTFALATRAAAYSRPAARFVKLRTQAARLICNSRVITAKRTFALATRAAAYSRPAARFVKLRTQAARLICNSRVITAKRTFA
YMR008C	YMR008C_idr_2	1.03857	0.554254515797	SSSASLSASAAAASASASASASASASASGSSTHKKNAGNALVNYSNLNTNTFIGVLSVISAVFGSSSASLSASAAAASASASASASASASASGSSTHKKNAGNALVNYSNLNTNTFIGVLSVISAVFGSSSASLSASAAAASASASASASASASASGSSTHKKNAGNALVNYSNLNTNTFIGVLSVISAVFGSSSASLSASAAAASASASASASASASASGSSTHKKNAGNALVNYSNLNTNTFIGVLSVISAVFG
YMR183C	YMR183C_idr_2	1.01446	0.541387938323	ARKARKNKIRCLIICFIIFAIVVVVVVVPSVVETRKARKARKNKIRCLIICFIIFAIVVVVVVVPSVVETRKARKARKNKIRCLIICFIIFAIVVVVVVVPSVVETRKARKARKNKIRCLIICFIIFAIVVVVVVVPSVVETRKARKARKNKIRCLIICFIIFAIVVVVVVVPSVVETRKARKARKNKIRCLIICFIIFAIVVVVVVVPSVVETRKARKARKNKIRCLIICFIIFAIVVVVVVVPSVVETRKARKA
YNL071W	YNL071W_idr_3	0.978637	0.522269702794	SKQSSQTSGAAAATPAAATSSTTAGSAPSPSSKQSSQTSGAAAATPAAATSSTTAGSAPSPSSKQSSQTSGAAAATPAAATSSTTAGSAPSPSSKQSSQTSGAAAATPAAATSSTTAGSAPSPSSKQSSQTSGAAAATPAAATSSTTAGSAPSPSSKQSSQTSGAAAATPAAATSSTTAGSAPSPSSKQSSQTSGAAAATPAAATSSTTAGSAPSPSSKQSSQTSGAAAATPAAATSSTTAGSAPSPSSKQSSQTS
YOL148C	YOL148C_idr_10	1.17163	0.625261487743	AVSLTKNAMEIASSSSNGVRGASSSTSNSASNTRNNSLANGNQVALAAAAAAAAVAVSLTKNAMEIASSSSNGVRGASSSTSNSASNTRNNSLANGNQVALAAAAAAAAVAVSLTKNAMEIASSSSNGVRGASSSTSNSASNTRNNSLANGNQVALAAAAAAAAVAVSLTKNAMEIASSSSNGVRGASSSTSNSASNTRNNSLANGNQVALAAAAAAAAVAVSLTKNAMEIASSSSNGVRGASSSTSNSASNTRNN
YPL231W	YPL231W_idr_12	1.87382	1.0	LAAKEEPAKEEAPAPTPAASAPAPAAAAPAPVAAAAPAAAALAAKEEPAKEEAPAPTPAASAPAPAAAAPAPVAAAAPAAAALAAKEEPAKEEAPAPTPAASAPAPAAAAPAPVAAAAPAAAALAAKEEPAKEEAPAPTPAASAPAPAAAAPAPVAAAAPAAAALAAKEEPAKEEAPAPTPAASAPAPAAAAPAPVAAAAPAAAALAAKEEPAKEEAPAPTPAASAPAPAAAAPAPVAAAAPAAAALAAKEEPAKE
YPL232W	YPL232W_idr_4	1.05018	0.560449744286	RKARKNKIRCWLIVFAIIVVVVVVVVVPAVVKTRRKARKNKIRCWLIVFAIIVVVVVVVVVPAVVKTRRKARKNKIRCWLIVFAIIVVVVVVVVVPAVVKTRRKARKNKIRCWLIVFAIIVVVVVVVVVPAVVKTRRKARKNKIRCWLIVFAIIVVVVVVVVVPAVVKTRRKARKNKIRCWLIVFAIIVVVVVVVVVPAVVKTRRKARKNKIRCWLIVFAIIVVVVVVVVVPAVVKTRRKARKNKIRCWLIVFAII
