## Supplementary File 2 for "Discovering molecular features of intrinsically disordered regions by using evolution for contrastive learning": filter_173_idr_activations.txt

YBR108W	YBR108W_idr_2	1.09656	0.73344857693	KASKKHYNNSKARRERKSGKKNSSDEEYDSEDEKASKKHYNNSKARRERKSGKKNSSDEEYDSEDEKASKKHYNNSKARRERKSGKKNSSDEEYDSEDEKASKKHYNNSKARRERKSGKKNSSDEEYDSEDEKASKKHYNNSKARRERKSGKKNSSDEEYDSEDEKASKKHYNNSKARRERKSGKKNSSDEEYDSEDEKASKKHYNNSKARRERKSGKKNSSDEEYDSEDEKASKKHYNNSKARRERKSGKKNSSD
YDL014W	YDL014W_idr_1	1.42251	0.95146652527	SFRPGSRGGSRGGSRGGFGGRGGSRGGARGGSRGGFGGRGGSRGGARGGSRGGFGGRGGSRGGARGGSRGGRGGAAGGARGSFRPGSRGGSRGGSRGGFGGRGGSRGGARGGSRGGFGGRGGSRGGARGGSRGGFGGRGGSRGGARGGSRGGRGGAAGGARGSFRPGSRGGSRGGSRGGFGGRGGSRGGARGGSRGGFGGRGGSRGGARGGSRGGFGGRGGSRGGARGGSRGGRGGAAGGARGSFRPGSRGGSRGG
YDR494W	YDR494W_idr_2	1.26273	0.844595604212	KASSNALKLDKMKEGRMQNKRRNGNQNRNSMNNKESRGREGNQGERNMRLKNRKASSNALKLDKMKEGRMQNKRRNGNQNRNSMNNKESRGREGNQGERNMRLKNRKASSNALKLDKMKEGRMQNKRRNGNQNRNSMNNKESRGREGNQGERNMRLKNRKASSNALKLDKMKEGRMQNKRRNGNQNRNSMNNKESRGREGNQGERNMRLKNRKASSNALKLDKMKEGRMQNKRRNGNQNRNSMNNKESRGREGNQG
YER006W	YER006W_idr_1	1.11412	0.745194732708	RVRKRQSRRTSTKLKEGIKKKASAHRKKEKKMAKKDVTWRSRSKKDPGRVRKRQSRRTSTKLKEGIKKKASAHRKKEKKMAKKDVTWRSRSKKDPGRVRKRQSRRTSTKLKEGIKKKASAHRKKEKKMAKKDVTWRSRSKKDPGRVRKRQSRRTSTKLKEGIKKKASAHRKKEKKMAKKDVTWRSRSKKDPGRVRKRQSRRTSTKLKEGIKKKASAHRKKEKKMAKKDVTWRSRSKKDPGRVRKRQSRRTSTKLKE
YER063W	YER063W_idr_4	1.30958	0.875930965471	LVSRKNEPESGNNGKFKNRNKNANNRSRVSKNRRGNRSGYRRLVSRKNEPESGNNGKFKNRNKNANNRSRVSKNRRGNRSGYRRLVSRKNEPESGNNGKFKNRNKNANNRSRVSKNRRGNRSGYRRLVSRKNEPESGNNGKFKNRNKNANNRSRVSKNRRGNRSGYRRLVSRKNEPESGNNGKFKNRNKNANNRSRVSKNRRGNRSGYRRLVSRKNEPESGNNGKFKNRNKNANNRSRVSKNRRGNRSGYRRLVSR
YER176W	YER176W_idr_15	1.40514	0.93984746702	NSTRKPRKKGGRRVGRGKKGRKGAKIKKEKKETFEANSTRKPRKKGGRRVGRGKKGRKGAKIKKEKKETFEANSTRKPRKKGGRRVGRGKKGRKGAKIKKEKKETFEANSTRKPRKKGGRRVGRGKKGRKGAKIKKEKKETFEANSTRKPRKKGGRRVGRGKKGRKGAKIKKEKKETFEANSTRKPRKKGGRRVGRGKKGRKGAKIKKEKKETFEANSTRKPRKKGGRRVGRGKKGRKGAKIKKEKKETFEANSTR
YGR159C	YGR159C_idr_3	1.07545	0.719328153219	RPNNDGGRGGSRGFGGRGGGRGGNRGFGGRGGARGGRGGFRPSGSGANTAPLGRSRNTASFAGSKKTFDRPNNDGGRGGSRGFGGRGGGRGGNRGFGGRGGARGGRGGFRPSGSGANTAPLGRSRNTASFAGSKKTFDRPNNDGGRGGSRGFGGRGGGRGGNRGFGGRGGARGGRGGFRPSGSGANTAPLGRSRNTASFAGSKKTFDRPNNDGGRGGSRGFGGRGGGRGGNRGFGGRGGARGGRGGFRPSGSGANT
YHL034C	YHL034C_idr_2	1.49507	1.0	RGGFRGRGGFRGRGGFRGGFRGGYRGGFRGRGNFRGRGGARGGFRGGFRGRGGFRGRGGFRGGFRGGYRGGFRGRGNFRGRGGARGGFRGGFRGRGGFRGRGGFRGGFRGGYRGGFRGRGNFRGRGGARGGFRGGFRGRGGFRGRGGFRGGFRGGYRGGFRGRGNFRGRGGARGGFRGGFRGRGGFRGRGGFRGGFRGGYRGGFRGRGNFRGRGGARGGFRGGFRGRGGFRGRGGFRGGFRGGYRGGFRGRGNFRG
YHR065C	YHR065C_idr_2	1.0509	0.702907615087	SVDKANGEVVMEMNRRNKEKIARGKGRRGRMMTRENMDMGERSVDKANGEVVMEMNRRNKEKIARGKGRRGRMMTRENMDMGERSVDKANGEVVMEMNRRNKEKIARGKGRRGRMMTRENMDMGERSVDKANGEVVMEMNRRNKEKIARGKGRRGRMMTRENMDMGERSVDKANGEVVMEMNRRNKEKIARGKGRRGRMMTRENMDMGERSVDKANGEVVMEMNRRNKEKIARGKGRRGRMMTRENMDMGERSVDK
YHR089C	YHR089C_idr_2	1.10732	0.740650956222	VVGPPKPKNKKKRSGAPGGRGGASMGRGGSRGGFRGGRGGSSFRGGRGGSSFRGGSRGGSFRGGSRGGSRGGFRGGRRVVGPPKPKNKKKRSGAPGGRGGASMGRGGSRGGFRGGRGGSSFRGGRGGSSFRGGSRGGSFRGGSRGGSRGGFRGGRRVVGPPKPKNKKKRSGAPGGRGGASMGRGGSRGGFRGGRGGSSFRGGRGGSSFRGGSRGGSFRGGSRGGSRGGFRGGRRVVGPPKPKNKKKRSGAPGGRGG
YIL154C	YIL154C_idr_4	1.29902	0.868868521036	RGHRERGRSKKKRGERDSNVSSLSRSRSRASSRSRRGHRERGRSKKKRGERDSNVSSLSRSRSRASSRSRRGHRERGRSKKKRGERDSNVSSLSRSRSRASSRSRRGHRERGRSKKKRGERDSNVSSLSRSRSRASSRSRRGHRERGRSKKKRGERDSNVSSLSRSRSRASSRSRRGHRERGRSKKKRGERDSNVSSLSRSRSRASSRSRRGHRERGRSKKKRGERDSNVSSLSRSRSRASSRSRRGHRERGRSKK
YJL102W	YJL102W_idr_1	1.34089	0.896878137072	WKWNVRRWAGARVNISKNRLSVINVGSRYLSWKWNVRRWAGARVNISKNRLSVINVGSRYLSWKWNVRRWAGARVNISKNRLSVINVGSRYLSWKWNVRRWAGARVNISKNRLSVINVGSRYLSWKWNVRRWAGARVNISKNRLSVINVGSRYLSWKWNVRRWAGARVNISKNRLSVINVGSRYLSWKWNVRRWAGARVNISKNRLSVINVGSRYLSWKWNVRRWAGARVNISKNRLSVINVGSRYLSWKWNVRRW
YKL214C	YKL214C_idr_3	1.0588	0.708191571217	KHSRMNAHNRRKQTAQEHGRGRPGSHYRQKPNRVSKKNKGREKNNKHSRMNAHNRRKQTAQEHGRGRPGSHYRQKPNRVSKKNKGREKNNKHSRMNAHNRRKQTAQEHGRGRPGSHYRQKPNRVSKKNKGREKNNKHSRMNAHNRRKQTAQEHGRGRPGSHYRQKPNRVSKKNKGREKNNKHSRMNAHNRRKQTAQEHGRGRPGSHYRQKPNRVSKKNKGREKNNKHSRMNAHNRRKQTAQEHGRGRPGSHYRQKP
YLR032W	YLR032W_idr_9	1.2476	0.834473410384	RNDGESLMKRRRTEGGNKREKDNGNFGRTLRNDGESLMKRRRTEGGNKREKDNGNFGRTLRNDGESLMKRRRTEGGNKREKDNGNFGRTLRNDGESLMKRRRTEGGNKREKDNGNFGRTLRNDGESLMKRRRTEGGNKREKDNGNFGRTLRNDGESLMKRRRTEGGNKREKDNGNFGRTLRNDGESLMKRRRTEGGNKREKDNGNFGRTLRNDGESLMKRRRTEGGNKREKDNGNFGRTLRNDGESLMKRRRTEGG
YNL112W	YNL112W_idr_2	1.46145	0.977510116373	YGGGHPRYGGGRGGRGGYGRRGGYGGGRGGYGGNRQRDGGWGNRGRSNYYGGGHPRYGGGRGGRGGYGRRGGYGGGRGGYGGNRQRDGGWGNRGRSNYYGGGHPRYGGGRGGRGGYGRRGGYGGGRGGYGGNRQRDGGWGNRGRSNYYGGGHPRYGGGRGGRGGYGRRGGYGGGRGGYGGNRQRDGGWGNRGRSNYYGGGHPRYGGGRGGRGGYGRRGGYGGGRGGYGGNRQRDGGWGNRGRSNYYGGGHPRYGGG
YNR008W	YNR008W_idr_1	1.0885	0.728059450387	GTLFRRNVQNQKSDSDENNKGGSVHNKRESRNHIHHQQGLGHKRRRGISGSAKRNERGKDFDRKRDGNGRKRWRDSRGTLFRRNVQNQKSDSDENNKGGSVHNKRESRNHIHHQQGLGHKRRRGISGSAKRNERGKDFDRKRDGNGRKRWRDSRGTLFRRNVQNQKSDSDENNKGGSVHNKRESRNHIHHQQGLGHKRRRGISGSAKRNERGKDFDRKRDGNGRKRWRDSRGTLFRRNVQNQKSDSDENNKGGSVH
YOR204W	YOR204W_idr_3	1.248	0.834744349781	APGSRSNSRRGGFGRNNNRDYRKAGGASAGGWGSSRSRDNSFRGGSGWGSDSKSSGWGNSGGSNNSSWWAPGSRSNSRRGGFGRNNNRDYRKAGGASAGGWGSSRSRDNSFRGGSGWGSDSKSSGWGNSGGSNNSSWWAPGSRSNSRRGGFGRNNNRDYRKAGGASAGGWGSSRSRDNSFRGGSGWGSDSKSSGWGNSGGSNNSSWWAPGSRSNSRRGGFGRNNNRDYRKAGGASAGGWGSSRSRDNSFRGGSGWG
YPL055C	YPL055C_idr_1	1.13975	0.762335995152	SGYTGNNYSRYSSTPPRQRGGYHHARRSRGSGYTGNNYSRYSSTPPRQRGGYHHARRSRGSGYTGNNYSRYSSTPPRQRGGYHHARRSRGSGYTGNNYSRYSSTPPRQRGGYHHARRSRGSGYTGNNYSRYSSTPPRQRGGYHHARRSRGSGYTGNNYSRYSSTPPRQRGGYHHARRSRGSGYTGNNYSRYSSTPPRQRGGYHHARRSRGSGYTGNNYSRYSSTPPRQRGGYHHARRSRGSGYTGNNYSRYSSTPP
YPL119C	YPL119C_idr_2	1.21846	0.814984272279	SRGGRTRGGGGFFNSRNNGSRDYRKHGGNGSFGSTRPRNTGTSNWGSIGGGFRNDNEKNGYGNSNASWWSRGGRTRGGGGFFNSRNNGSRDYRKHGGNGSFGSTRPRNTGTSNWGSIGGGFRNDNEKNGYGNSNASWWSRGGRTRGGGGFFNSRNNGSRDYRKHGGNGSFGSTRPRNTGTSNWGSIGGGFRNDNEKNGYGNSNASWWSRGGRTRGGGGFFNSRNNGSRDYRKHGGNGSFGSTRPRNTGTSNWGSIG
YPR129W	YPR129W_idr_5	1.21458	0.812389935853	LGRGRGNYRGNRGNRGRGGQRGNYQNRNNYQNDSGAYQNQNDSYSRPANQFSQPPSNVEFLGRGRGNYRGNRGNRGRGGQRGNYQNRNNYQNDSGAYQNQNDSYSRPANQFSQPPSNVEFLGRGRGNYRGNRGNRGRGGQRGNYQNRNNYQNDSGAYQNQNDSYSRPANQFSQPPSNVEFLGRGRGNYRGNRGNRGRGGQRGNYQNRNNYQNDSGAYQNQNDSYSRPANQFSQPPSNVEFLGRGRGNYRGNRGNRG
