## Supplementary File 2 for "Discovering molecular features of intrinsically disordered regions by using evolution for contrastive learning": filter_174_idr_activations.txt

YBR021W	YBR021W_idr_3	0.778024	0.803010438029	WANVDDFEEEWKDTIERDDLVDDNISVYEHEHEKTFIWANVDDFEEEWKDTIERDDLVDDNISVYEHEHEKTFIWANVDDFEEEWKDTIERDDLVDDNISVYEHEHEKTFIWANVDDFEEEWKDTIERDDLVDDNISVYEHEHEKTFIWANVDDFEEEWKDTIERDDLVDDNISVYEHEHEKTFIWANVDDFEEEWKDTIERDDLVDDNISVYEHEHEKTFIWANVDDFEEEWKDTIERDDLVDDNISVYEHEHEK
YCL043C	YCL043C_idr_2	0.968884	1.0	KALYEEAQEKAAEEADADAELADEEDAIHDELKALYEEAQEKAAEEADADAELADEEDAIHDELKALYEEAQEKAAEEADADAELADEEDAIHDELKALYEEAQEKAAEEADADAELADEEDAIHDELKALYEEAQEKAAEEADADAELADEEDAIHDELKALYEEAQEKAAEEADADAELADEEDAIHDELKALYEEAQEKAAEEADADAELADEEDAIHDELKALYEEAQEKAAEEADADAELADEEDAIHDEL
YDR268W	YDR268W_idr_1	0.656616	0.677703704961	SNKQAVLKLISKRWISTVQRADFKLNSEALSNKQAVLKLISKRWISTVQRADFKLNSEALSNKQAVLKLISKRWISTVQRADFKLNSEALSNKQAVLKLISKRWISTVQRADFKLNSEALSNKQAVLKLISKRWISTVQRADFKLNSEALSNKQAVLKLISKRWISTVQRADFKLNSEALSNKQAVLKLISKRWISTVQRADFKLNSEALSNKQAVLKLISKRWISTVQRADFKLNSEALSNKQAVLKLISKRWIS
YDR334W	YDR334W_idr_16	0.69567	0.718011788983	AGAEERKAKEEERHKKSLARFAVQAVKKRWAGAEERKAKEEERHKKSLARFAVQAVKKRWAGAEERKAKEEERHKKSLARFAVQAVKKRWAGAEERKAKEEERHKKSLARFAVQAVKKRWAGAEERKAKEEERHKKSLARFAVQAVKKRWAGAEERKAKEEERHKKSLARFAVQAVKKRWAGAEERKAKEEERHKKSLARFAVQAVKKRWAGAEERKAKEEERHKKSLARFAVQAVKKRWAGAEERKAKEEERHKK
YGR214W	YGR214W_idr_2	0.817145	0.843387730776	EVEQQVAEEATTEEAGEEEAKEEVTEEQAEATEWAEENADNVEWEVEQQVAEEATTEEAGEEEAKEEVTEEQAEATEWAEENADNVEWEVEQQVAEEATTEEAGEEEAKEEVTEEQAEATEWAEENADNVEWEVEQQVAEEATTEEAGEEEAKEEVTEEQAEATEWAEENADNVEWEVEQQVAEEATTEEAGEEEAKEEVTEEQAEATEWAEENADNVEWEVEQQVAEEATTEEAGEEEAKEEVTEEQAEATEWAE
YHR111W	YHR111W_idr_1	0.723667	0.746907692664	NDYHLEDTTSELEALRLENAQLREQLAKREDSSRDNDYHLEDTTSELEALRLENAQLREQLAKREDSSRDNDYHLEDTTSELEALRLENAQLREQLAKREDSSRDNDYHLEDTTSELEALRLENAQLREQLAKREDSSRDNDYHLEDTTSELEALRLENAQLREQLAKREDSSRDNDYHLEDTTSELEALRLENAQLREQLAKREDSSRDNDYHLEDTTSELEALRLENAQLREQLAKREDSSRDNDYHLEDTTSE
YHR154W	YHR154W_idr_6	0.677559	0.699318912327	CELDMQDTSEEQLFAKWEEVIGDKQTSSSQLTLCELDMQDTSEEQLFAKWEEVIGDKQTSSSQLTLCELDMQDTSEEQLFAKWEEVIGDKQTSSSQLTLCELDMQDTSEEQLFAKWEEVIGDKQTSSSQLTLCELDMQDTSEEQLFAKWEEVIGDKQTSSSQLTLCELDMQDTSEEQLFAKWEEVIGDKQTSSSQLTLCELDMQDTSEEQLFAKWEEVIGDKQTSSSQLTLCELDMQDTSEEQLFAKWEEVIGDKQ
YHR205W	YHR205W_idr_3	0.793639	0.819126535449	NLAHASQHQWHSLKPRVIDEVVSGDILIKWTYKQTKNLAHASQHQWHSLKPRVIDEVVSGDILIKWTYKQTKNLAHASQHQWHSLKPRVIDEVVSGDILIKWTYKQTKNLAHASQHQWHSLKPRVIDEVVSGDILIKWTYKQTKNLAHASQHQWHSLKPRVIDEVVSGDILIKWTYKQTKNLAHASQHQWHSLKPRVIDEVVSGDILIKWTYKQTKNLAHASQHQWHSLKPRVIDEVVSGDILIKWTYKQTKNLAH
YJL071W	YJL071W_idr_3	0.814012	0.840154668273	FKKKDGEIDSPANMFDDHAWYELPSQQVNAFKKKDGEIDSPANMFDDHAWYELPSQQVNAFKKKDGEIDSPANMFDDHAWYELPSQQVNAFKKKDGEIDSPANMFDDHAWYELPSQQVNAFKKKDGEIDSPANMFDDHAWYELPSQQVNAFKKKDGEIDSPANMFDDHAWYELPSQQVNAFKKKDGEIDSPANMFDDHAWYELPSQQVNAFKKKDGEIDSPANMFDDHAWYELPSQQVNAFKKKDGEIDSPANMFD
YJL207C	YJL207C_idr_9	0.684442	0.706423480127	ELISRTSSLKGAFENFDLLTLLYKLQMEEFFMELISRTSSLKGAFENFDLLTLLYKLQMEEFFMELISRTSSLKGAFENFDLLTLLYKLQMEEFFMELISRTSSLKGAFENFDLLTLLYKLQMEEFFMELISRTSSLKGAFENFDLLTLLYKLQMEEFFMELISRTSSLKGAFENFDLLTLLYKLQMEEFFMELISRTSSLKGAFENFDLLTLLYKLQMEEFFMELISRTSSLKGAFENFDLLTLLYKLQMEEFFM
YKL027W	YKL027W_idr_1	0.724224	0.747483140139	VEKDTWKLITATALFTVAVTTITDYAWTSWQAQKQVIAQQKNKNKGGQTKSDTDKVEKDTWKLITATALFTVAVTTITDYAWTSWQAQKQVIAQQKNKNKGGQTKSDTDKVEKDTWKLITATALFTVAVTTITDYAWTSWQAQKQVIAQQKNKNKGGQTKSDTDKVEKDTWKLITATALFTVAVTTITDYAWTSWQAQKQVIAQQKNKNKGGQTKSDTDKVEKDTWKLITATALFTVAVTTITDYAWTSWQAQKQV
YLR048W	YLR048W_idr_2	0.715266	0.73823660845	EVEQVAEEAAAAEEGEEEEVKEEVTEGQAEATEWAEENADNVEWEVEQVAEEAAAAEEGEEEEVKEEVTEGQAEATEWAEENADNVEWEVEQVAEEAAAAEEGEEEEVKEEVTEGQAEATEWAEENADNVEWEVEQVAEEAAAAEEGEEEEVKEEVTEGQAEATEWAEENADNVEWEVEQVAEEAAAAEEGEEEEVKEEVTEGQAEATEWAEENADNVEWEVEQVAEEAAAAEEGEEEEVKEEVTEGQAEATEWAE
YLR215C	YLR215C_idr_3	0.66072	0.681939709542	NSRSVYTEEIIRNEDNDYSDWEDDEDTATEFVQNSRSVYTEEIIRNEDNDYSDWEDDEDTATEFVQNSRSVYTEEIIRNEDNDYSDWEDDEDTATEFVQNSRSVYTEEIIRNEDNDYSDWEDDEDTATEFVQNSRSVYTEEIIRNEDNDYSDWEDDEDTATEFVQNSRSVYTEEIIRNEDNDYSDWEDDEDTATEFVQNSRSVYTEEIIRNEDNDYSDWEDDEDTATEFVQNSRSVYTEEIIRNEDNDYSDWEDDE
YLR287C	YLR287C_idr_3	0.71131	0.734153478252	EEPDFSANSDDIFLDFEDSESESDSQKEEFDQEEPDFSANSDDIFLDFEDSESESDSQKEEFDQEEPDFSANSDDIFLDFEDSESESDSQKEEFDQEEPDFSANSDDIFLDFEDSESESDSQKEEFDQEEPDFSANSDDIFLDFEDSESESDSQKEEFDQEEPDFSANSDDIFLDFEDSESESDSQKEEFDQEEPDFSANSDDIFLDFEDSESESDSQKEEFDQEEPDFSANSDDIFLDFEDSESESDSQKEEFDQ
YLR355C	YLR355C_idr_1	0.680588	0.702444808964	LRTQAARLICNSRVITAKRTFALATRAAAYSRPAARFVKLRTQAARLICNSRVITAKRTFALATRAAAYSRPAARFVKLRTQAARLICNSRVITAKRTFALATRAAAYSRPAARFVKLRTQAARLICNSRVITAKRTFALATRAAAYSRPAARFVKLRTQAARLICNSRVITAKRTFALATRAAAYSRPAARFVKLRTQAARLICNSRVITAKRTFALATRAAAYSRPAARFVKLRTQAARLICNSRVITAKRTFA
YLR454W	YLR454W_idr_1	0.759483	0.78387431794	MFPINVLLYKWLIFAVTFLWSCKILLRKLMFPINVLLYKWLIFAVTFLWSCKILLRKLMFPINVLLYKWLIFAVTFLWSCKILLRKLMFPINVLLYKWLIFAVTFLWSCKILLRKLMFPINVLLYKWLIFAVTFLWSCKILLRKLMFPINVLLYKWLIFAVTFLWSCKILLRKLMFPINVLLYKWLIFAVTFLWSCKILLRKLMFPINVLLYKWLIFAVTFLWSCKILLRKLMFPINVLLYKWLIFAVTFLWSCKI
YNL008C	YNL008C_idr_8	0.661252	0.682488088717	DVVIERLLHHTNSRYMYKRLNMKDDDKLEFKFDFAFDSCDEVEDVVIERLLHHTNSRYMYKRLNMKDDDKLEFKFDFAFDSCDEVEDVVIERLLHHTNSRYMYKRLNMKDDDKLEFKFDFAFDSCDEVEDVVIERLLHHTNSRYMYKRLNMKDDDKLEFKFDFAFDSCDEVEDVVIERLLHHTNSRYMYKRLNMKDDDKLEFKFDFAFDSCDEVEDVVIERLLHHTNSRYMYKRLNMKDDDKLEFKFDFAFDSCDE
YOL006C	YOL006C_idr_5	0.705207	0.727854623044	FVRENDKRKFEKEELLPESQLKEWLEKVDEKFVRENDKRKFEKEELLPESQLKEWLEKVDEKFVRENDKRKFEKEELLPESQLKEWLEKVDEKFVRENDKRKFEKEELLPESQLKEWLEKVDEKFVRENDKRKFEKEELLPESQLKEWLEKVDEKFVRENDKRKFEKEELLPESQLKEWLEKVDEKFVRENDKRKFEKEELLPESQLKEWLEKVDEKFVRENDKRKFEKEELLPESQLKEWLEKVDEKFVRENDKR
YOR079C	YOR079C_idr_2	0.774075	0.79893493617	SRKQTVYTHDAVKFQSWKDIINHPRQIWMNLSRKQTVYTHDAVKFQSWKDIINHPRQIWMNLSRKQTVYTHDAVKFQSWKDIINHPRQIWMNLSRKQTVYTHDAVKFQSWKDIINHPRQIWMNLSRKQTVYTHDAVKFQSWKDIINHPRQIWMNLSRKQTVYTHDAVKFQSWKDIINHPRQIWMNLSRKQTVYTHDAVKFQSWKDIINHPRQIWMNLSRKQTVYTHDAVKFQSWKDIINHPRQIWMNLSRKQTVYT
YPL147W	YPL147W_idr_2	0.698654	0.721091115839	NEIEELERKLERVKGWEDERTKLREKLEIINEIEELERKLERVKGWEDERTKLREKLEIINEIEELERKLERVKGWEDERTKLREKLEIINEIEELERKLERVKGWEDERTKLREKLEIINEIEELERKLERVKGWEDERTKLREKLEIINEIEELERKLERVKGWEDERTKLREKLEIINEIEELERKLERVKGWEDERTKLREKLEIINEIEELERKLERVKGWEDERTKLREKLEIINEIEELERKLERVKGW
