## Supplementary File 2 for "Discovering molecular features of intrinsically disordered regions by using evolution for contrastive learning": filter_175_idr_activations.txt

YBR041W	YBR041W_idr_1	0.924538	0.71242910923	SPIQVVVFALSRIFLLLFRLIKLIITPIQKSLGYLFGNSPIQVVVFALSRIFLLLFRLIKLIITPIQKSLGYLFGNSPIQVVVFALSRIFLLLFRLIKLIITPIQKSLGYLFGNSPIQVVVFALSRIFLLLFRLIKLIITPIQKSLGYLFGNSPIQVVVFALSRIFLLLFRLIKLIITPIQKSLGYLFGNSPIQVVVFALSRIFLLLFRLIKLIITPIQKSLGYLFGNSPIQVVVFALSRIFLLLFRLIKLIITPI
YBR042C	YBR042C_idr_1	1.07046	0.824875065611	LHQKIAHKVRKVVVPGISLLIFFQGCLILLFLQLTYKTLLHQKIAHKVRKVVVPGISLLIFFQGCLILLFLQLTYKTLLHQKIAHKVRKVVVPGISLLIFFQGCLILLFLQLTYKTLLHQKIAHKVRKVVVPGISLLIFFQGCLILLFLQLTYKTLLHQKIAHKVRKVVVPGISLLIFFQGCLILLFLQLTYKTLLHQKIAHKVRKVVVPGISLLIFFQGCLILLFLQLTYKTLLHQKIAHKVRKVVVPGISLLIF
YBR187W	YBR187W_idr_1	1.1111	0.856192393355	GNMIKKASLIALLPLFTAAAAAATDAETSMESGGNMIKKASLIALLPLFTAAAAAATDAETSMESGGNMIKKASLIALLPLFTAAAAAATDAETSMESGGNMIKKASLIALLPLFTAAAAAATDAETSMESGGNMIKKASLIALLPLFTAAAAAATDAETSMESGGNMIKKASLIALLPLFTAAAAAATDAETSMESGGNMIKKASLIALLPLFTAAAAAATDAETSMESGGNMIKKASLIALLPLFTAAAAAATD
YDL052C	YDL052C_idr_1	0.968271	0.746129059461	SVIGRFLYYLRSVLVVLALAGCGFYGVIASISVIGRFLYYLRSVLVVLALAGCGFYGVIASISVIGRFLYYLRSVLVVLALAGCGFYGVIASISVIGRFLYYLRSVLVVLALAGCGFYGVIASISVIGRFLYYLRSVLVVLALAGCGFYGVIASISVIGRFLYYLRSVLVVLALAGCGFYGVIASISVIGRFLYYLRSVLVVLALAGCGFYGVIASISVIGRFLYYLRSVLVVLALAGCGFYGVIASISVIGRFLY
YDR331W	YDR331W_idr_1	0.944224	0.727599123066	RIAMHLPLLLLYIFLLPLSGANNTDAAHEVIRIAMHLPLLLLYIFLLPLSGANNTDAAHEVIRIAMHLPLLLLYIFLLPLSGANNTDAAHEVIRIAMHLPLLLLYIFLLPLSGANNTDAAHEVIRIAMHLPLLLLYIFLLPLSGANNTDAAHEVIRIAMHLPLLLLYIFLLPLSGANNTDAAHEVIRIAMHLPLLLLYIFLLPLSGANNTDAAHEVIRIAMHLPLLLLYIFLLPLSGANNTDAAHEVIRIAMHLPL
YER165W	YER165W_idr_4	1.02066	0.786496264875	KDVRRSQLAQQIQARNQMRYQQATAAAAAAAAGMPGQFMPPKDVRRSQLAQQIQARNQMRYQQATAAAAAAAAGMPGQFMPPKDVRRSQLAQQIQARNQMRYQQATAAAAAAAAGMPGQFMPPKDVRRSQLAQQIQARNQMRYQQATAAAAAAAAGMPGQFMPPKDVRRSQLAQQIQARNQMRYQQATAAAAAAAAGMPGQFMPPKDVRRSQLAQQIQARNQMRYQQATAAAAAAAAGMPGQFMPPKDVRRSQLAQ
YGR027C	YGR027C_idr_1	1.04463	0.804968053798	PPKQQLSKAAKAAAALAGGKKSKKKWSKKPPKQQLSKAAKAAAALAGGKKSKKKWSKKPPKQQLSKAAKAAAALAGGKKSKKKWSKKPPKQQLSKAAKAAAALAGGKKSKKKWSKKPPKQQLSKAAKAAAALAGGKKSKKKWSKKPPKQQLSKAAKAAAALAGGKKSKKKWSKKPPKQQLSKAAKAAAALAGGKKSKKKWSKKPPKQQLSKAAKAAAALAGGKKSKKKWSKKPPKQQLSKAAKAAAALAGGKKSKK
YGR189C	YGR189C_idr_1	1.10615	0.852375788091	KVLDLLTVLSASSLLSTFAAAESTATADSTKVLDLLTVLSASSLLSTFAAAESTATADSTKVLDLLTVLSASSLLSTFAAAESTATADSTKVLDLLTVLSASSLLSTFAAAESTATADSTKVLDLLTVLSASSLLSTFAAAESTATADSTKVLDLLTVLSASSLLSTFAAAESTATADSTKVLDLLTVLSASSLLSTFAAAESTATADSTKVLDLLTVLSASSLLSTFAAAESTATADSTKVLDLLTVLSASSLLS
YGR279C	YGR279C_idr_1	0.950377	0.73234039254	RLSNLIASASLLSAATLAAPANHEHKDKRAVRLSNLIASASLLSAATLAAPANHEHKDKRAVRLSNLIASASLLSAATLAAPANHEHKDKRAVRLSNLIASASLLSAATLAAPANHEHKDKRAVRLSNLIASASLLSAATLAAPANHEHKDKRAVRLSNLIASASLLSAATLAAPANHEHKDKRAVRLSNLIASASLLSAATLAAPANHEHKDKRAVRLSNLIASASLLSAATLAAPANHEHKDKRAVRLSNLIAS
YHR202W	YHR202W_idr_1	1.11178	0.856715996176	ILKLVHCLVALTGLIFAKPYQQQQAVLAPSQDVILKLVHCLVALTGLIFAKPYQQQQAVLAPSQDVILKLVHCLVALTGLIFAKPYQQQQAVLAPSQDVILKLVHCLVALTGLIFAKPYQQQQAVLAPSQDVILKLVHCLVALTGLIFAKPYQQQQAVLAPSQDVILKLVHCLVALTGLIFAKPYQQQQAVLAPSQDVILKLVHCLVALTGLIFAKPYQQQQAVLAPSQDVILKLVHCLVALTGLIFAKPYQQQQA
YIL014W	YIL014W_idr_1	1.29773	1.0	LKSLKSRRLILKRLVTLLLSLFFSYLIFSASRNVTSSNLKSLKSRRLILKRLVTLLLSLFFSYLIFSASRNVTSSNLKSLKSRRLILKRLVTLLLSLFFSYLIFSASRNVTSSNLKSLKSRRLILKRLVTLLLSLFFSYLIFSASRNVTSSNLKSLKSRRLILKRLVTLLLSLFFSYLIFSASRNVTSSNLKSLKSRRLILKRLVTLLLSLFFSYLIFSASRNVTSSNLKSLKSRRLILKRLVTLLLSLFFSYLIF
YKR061W	YKR061W_idr_1	1.05702	0.814520130875	QICKVFLTQVKKLLFVSLLFCLIAQTCWLALVPYQRQLSLDSYFFQICKVFLTQVKKLLFVSLLFCLIAQTCWLALVPYQRQLSLDSYFFQICKVFLTQVKKLLFVSLLFCLIAQTCWLALVPYQRQLSLDSYFFQICKVFLTQVKKLLFVSLLFCLIAQTCWLALVPYQRQLSLDSYFFQICKVFLTQVKKLLFVSLLFCLIAQTCWLALVPYQRQLSLDSYFFQICKVFLTQVKKLLFVSLLFCLIAQTCWLAL
YKR066C	YKR066C_idr_1	0.991929	0.764359761436	TTAVRLLPSLGRTAHKRSLYLFSAAAAAAAAATFAYSQSQKRSSSSPGGTTAVRLLPSLGRTAHKRSLYLFSAAAAAAAAATFAYSQSQKRSSSSPGGTTAVRLLPSLGRTAHKRSLYLFSAAAAAAAAATFAYSQSQKRSSSSPGGTTAVRLLPSLGRTAHKRSLYLFSAAAAAAAAATFAYSQSQKRSSSSPGGTTAVRLLPSLGRTAHKRSLYLFSAAAAAAAAATFAYSQSQKRSSSSPGGTTAVRLLPSLG
YKR095W	YKR095W_idr_13	0.988553	0.761757776926	ELNNAALLLEHTSNEKNAKVKELNAKNQKLELNNAALLLEHTSNEKNAKVKELNAKNQKLELNNAALLLEHTSNEKNAKVKELNAKNQKLELNNAALLLEHTSNEKNAKVKELNAKNQKLELNNAALLLEHTSNEKNAKVKELNAKNQKLELNNAALLLEHTSNEKNAKVKELNAKNQKLELNNAALLLEHTSNEKNAKVKELNAKNQKLELNNAALLLEHTSNEKNAKVKELNAKNQKLELNNAALLLEHTSNEK
YLR299W	YLR299W_idr_1	1.02371	0.788851558968	LLCNRKVPKTLNTCFILHIFTLLTLGVLVLLCNRKVPKTLNTCFILHIFTLLTLGVLVLLCNRKVPKTLNTCFILHIFTLLTLGVLVLLCNRKVPKTLNTCFILHIFTLLTLGVLVLLCNRKVPKTLNTCFILHIFTLLTLGVLVLLCNRKVPKTLNTCFILHIFTLLTLGVLVLLCNRKVPKTLNTCFILHIFTLLTLGVLVLLCNRKVPKTLNTCFILHIFTLLTLGVLVLLCNRKVPKTLNTCFILHIFTLLT
YLR333C	YLR333C_idr_1	1.04463	0.804968053798	PPKQQLSKAAKAAAALAGGKKSKKKWSKKPPKQQLSKAAKAAAALAGGKKSKKKWSKKPPKQQLSKAAKAAAALAGGKKSKKKWSKKPPKQQLSKAAKAAAALAGGKKSKKKWSKKPPKQQLSKAAKAAAALAGGKKSKKKWSKKPPKQQLSKAAKAAAALAGGKKSKKKWSKKPPKQQLSKAAKAAAALAGGKKSKKKWSKKPPKQQLSKAAKAAAALAGGKKSKKKWSKKPPKQQLSKAAKAAAALAGGKKSKK
YML031W	YML031W_idr_3	0.960542	0.740173536672	IIQTVVISLLALPHSPLWELALAFIPNILALNIIQTVVISLLALPHSPLWELALAFIPNILALNIIQTVVISLLALPHSPLWELALAFIPNILALNIIQTVVISLLALPHSPLWELALAFIPNILALNIIQTVVISLLALPHSPLWELALAFIPNILALNIIQTVVISLLALPHSPLWELALAFIPNILALNIIQTVVISLLALPHSPLWELALAFIPNILALNIIQTVVISLLALPHSPLWELALAFIPNILALN
YOR205C	YOR205C_idr_2	0.932473	0.718544101228	KLNPDLQDLKYLLFSQDIQLSKQATQNDPDLKLNPDLQDLKYLLFSQDIQLSKQATQNDPDLKLNPDLQDLKYLLFSQDIQLSKQATQNDPDLKLNPDLQDLKYLLFSQDIQLSKQATQNDPDLKLNPDLQDLKYLLFSQDIQLSKQATQNDPDLKLNPDLQDLKYLLFSQDIQLSKQATQNDPDLKLNPDLQDLKYLLFSQDIQLSKQATQNDPDLKLNPDLQDLKYLLFSQDIQLSKQATQNDPDLKLNPDLQD
YPL042C	YPL042C_idr_5	0.909075	0.700514159598	RRIHTNDNDIMNLGSRTKNNTQASGITAGAAANALGGLGVNRRILAAAAAAAAAVSGNNASDEPSRKKNRRRRIHTNDNDIMNLGSRTKNNTQASGITAGAAANALGGLGVNRRILAAAAAAAAAVSGNNASDEPSRKKNRRRRIHTNDNDIMNLGSRTKNNTQASGITAGAAANALGGLGVNRRILAAAAAAAAAVSGNNASDEPSRKKNRRRRIHTNDNDIMNLGSRTKNNTQASGITAGAAANALGGLGVNRR
YPL231W	YPL231W_idr_12	1.05129	0.810101382367	LAAKEEPAKEEAPAPTPAASAPAPAAAAPAPVAAAAPAAAALAAKEEPAKEEAPAPTPAASAPAPAAAAPAPVAAAAPAAAALAAKEEPAKEEAPAPTPAASAPAPAAAAPAPVAAAAPAAAALAAKEEPAKEEAPAPTPAASAPAPAAAAPAPVAAAAPAAAALAAKEEPAKEEAPAPTPAASAPAPAAAAPAPVAAAAPAAAALAAKEEPAKEEAPAPTPAASAPAPAAAAPAPVAAAAPAAAALAAKEEPAKE
