## Supplementary File 2 for "Discovering molecular features of intrinsically disordered regions by using evolution for contrastive learning": filter_176_idr_activations.txt

YBR054W	YBR054W_idr_4	1.93342	0.908912484432	KDKKKAKKAKKAKKAKKAQEEEEDVATDSEKDKKKAKKAKKAKKAKKAQEEEEDVATDSEKDKKKAKKAKKAKKAKKAQEEEEDVATDSEKDKKKAKKAKKAKKAKKAQEEEEDVATDSEKDKKKAKKAKKAKKAKKAQEEEEDVATDSEKDKKKAKKAKKAKKAKKAQEEEEDVATDSEKDKKKAKKAKKAKKAKKAQEEEEDVATDSEKDKKKAKKAKKAKKAKKAQEEEEDVATDSEKDKKKAKKAKKAKKAK
YDL207W	YDL207W_idr_4	1.84747	0.868506518252	ANQKEIQSIRENKRRVEEQRKRKEEEERKRKEAEEKAKREQELLRQKKDEEERKRKEAEAKLAQQKQEEERKKIEEQNEKERQLKKEHEAKLLQQKDKLGKAANQKEIQSIRENKRRVEEQRKRKEEEERKRKEAEEKAKREQELLRQKKDEEERKRKEAEAKLAQQKQEEERKKIEEQNEKERQLKKEHEAKLLQQKDKLGKAANQKEIQSIRENKRRVEEQRKRKEEEERKRKEAEEKAKREQELLRQKKDEEE
YDR083W	YDR083W_idr_4	1.56815	0.737196627133	IEERRQKLERRQKFIEVETEKEELEKKRRKIEERRQKLERRQKFIEVETEKEELEKKRRKIEERRQKLERRQKFIEVETEKEELEKKRRKIEERRQKLERRQKFIEVETEKEELEKKRRKIEERRQKLERRQKFIEVETEKEELEKKRRKIEERRQKLERRQKFIEVETEKEELEKKRRKIEERRQKLERRQKFIEVETEKEELEKKRRKIEERRQKLERRQKFIEVETEKEELEKKRRKIEERRQKLERRQKFIE
YDR224C	YDR224C_idr_1	1.6706	0.785360698424	SAKAEKKPASKAPAEKKPAAKKTSTSTDGKKRSKASAKAEKKPASKAPAEKKPAAKKTSTSTDGKKRSKASAKAEKKPASKAPAEKKPAAKKTSTSTDGKKRSKASAKAEKKPASKAPAEKKPAAKKTSTSTDGKKRSKASAKAEKKPASKAPAEKKPAAKKTSTSTDGKKRSKASAKAEKKPASKAPAEKKPAAKKTSTSTDGKKRSKASAKAEKKPASKAPAEKKPAAKKTSTSTDGKKRSKASAKAEKKPASK
YGL078C	YGL078C_idr_1	1.76276	0.828686405686	TKEEIADKKRKVVDEEVIEKKKSKKHKKDKKDKKEKKDKKHKKHKKEKKGEKEVEVPEKTKEEIADKKRKVVDEEVIEKKKSKKHKKDKKDKKEKKDKKHKKHKKEKKGEKEVEVPEKTKEEIADKKRKVVDEEVIEKKKSKKHKKDKKDKKEKKDKKHKKHKKEKKGEKEVEVPEKTKEEIADKKRKVVDEEVIEKKKSKKHKKDKKDKKEKKDKKHKKHKKEKKGEKEVEVPEKTKEEIADKKRKVVDEEVIEK
YIL075C	YIL075C_idr_9	1.55047	0.728888646791	RAKARAKKTKKEKGPNEEEKKKEHEEKEKERETNKKGIKETKENDEEFYKNKYSSKRAKARAKKTKKEKGPNEEEKKKEHEEKEKERETNKKGIKETKENDEEFYKNKYSSKRAKARAKKTKKEKGPNEEEKKKEHEEKEKERETNKKGIKETKENDEEFYKNKYSSKRAKARAKKTKKEKGPNEEEKKKEHEEKEKERETNKKGIKETKENDEEFYKNKYSSKRAKARAKKTKKEKGPNEEEKKKEHEEKEKERE
YJL148W	YJL148W_idr_2	2.0436	0.960708691212	EVKENKKEPKKRSHHDDEEESSEKKKKKKEKREKREKKDKKDKKKKHRDEVKENKKEPKKRSHHDDEEESSEKKKKKKEKREKREKKDKKDKKKKHRDEVKENKKEPKKRSHHDDEEESSEKKKKKKEKREKREKKDKKDKKKKHRDEVKENKKEPKKRSHHDDEEESSEKKKKKKEKREKREKKDKKDKKKKHRDEVKENKKEPKKRSHHDDEEESSEKKKKKKEKREKREKKDKKDKKKKHRDEVKENKKEPKK
YKL081W	YKL081W_idr_2	1.70122	0.799752948434	TPPKKQKAEKPKAEKSKAEKKKDEAKPADDAAPAKKPKHTPPKKQKAEKPKAEKSKAEKKKDEAKPADDAAPAKKPKHTPPKKQKAEKPKAEKSKAEKKKDEAKPADDAAPAKKPKHTPPKKQKAEKPKAEKSKAEKKKDEAKPADDAAPAKKPKHTPPKKQKAEKPKAEKSKAEKKKDEAKPADDAAPAKKPKHTPPKKQKAEKPKAEKSKAEKKKDEAKPADDAAPAKKPKHTPPKKQKAEKPKAEKSKAEKKK
YKL113C	YKL113C_idr_1	1.52228	0.71563184542	TKEQLAAAAKRAQENKKLNKNKNKVTKGRRTKEQLAAAAKRAQENKKLNKNKNKVTKGRRTKEQLAAAAKRAQENKKLNKNKNKVTKGRRTKEQLAAAAKRAQENKKLNKNKNKVTKGRRTKEQLAAAAKRAQENKKLNKNKNKVTKGRRTKEQLAAAAKRAQENKKLNKNKNKVTKGRRTKEQLAAAAKRAQENKKLNKNKNKVTKGRRTKEQLAAAAKRAQENKKLNKNKNKVTKGRRTKEQLAAAAKRAQENK
YKL201C	YKL201C_idr_10	1.64737	0.774438120767	DLSESLKYRNFSLFNITFDETGTTLDDNTEDYTPANTVEVNPVDFKSNLNFSSNSFLDLNSYGLDLFAPTLSDVNRKGIQMFDKDPIIVYEDYAYAKLLEERKRREKKKKEEEEKKKKEEEEKKKKEEEEKKKKEEEEKKKKEEEEKKKKEEEEKKKQEEEEKKKKEEEEKKKQEEGEKMKNEDEENKKNEDEEKKKNEEEEKKKQEEKNKKNEDEEKKKQEEEEKKKNEEEEKKKQEEGHSNDLSESLKYRNFSL
YLR009W	YLR009W_idr_2	1.5124	0.71099046584	AKEQERAESVSEQEESEEEEEDMEIDSDEEEEEQLEKQKILAKEQERAESVSEQEESEEEEEDMEIDSDEEEEEQLEKQKILAKEQERAESVSEQEESEEEEEDMEIDSDEEEEEQLEKQKILAKEQERAESVSEQEESEEEEEDMEIDSDEEEEEQLEKQKILAKEQERAESVSEQEESEEEEEDMEIDSDEEEEEQLEKQKILAKEQERAESVSEQEESEEEEEDMEIDSDEEEEEQLEKQKILAKEQERAESV
YLR175W	YLR175W_idr_3	2.12718	1.0	NAEQSTSSSQETKETEEEPKKAKEDSLIKEVETEKEEVKEDDSKKEKKEKKDKKEKKEKKEKKDKKEKKEKKEKKRKSEDGDSEEKKSKKSKKNAEQSTSSSQETKETEEEPKKAKEDSLIKEVETEKEEVKEDDSKKEKKEKKDKKEKKEKKEKKDKKEKKEKKEKKRKSEDGDSEEKKSKKSKKNAEQSTSSSQETKETEEEPKKAKEDSLIKEVETEKEEVKEDDSKKEKKEKKDKKEKKEKKEKKDKKEKKE
YLR197W	YLR197W_idr_2	2.11908	0.996193912951	KNELAIQEAMELYNKDKPAAEVEETKEKESSKKRKLEDDDEEKKEKKEKKSKKEKKEKKEKKDKKEKKDKKEKKDKKKKSKDKNELAIQEAMELYNKDKPAAEVEETKEKESSKKRKLEDDDEEKKEKKEKKSKKEKKEKKEKKDKKEKKDKKEKKDKKKKSKDKNELAIQEAMELYNKDKPAAEVEETKEKESSKKRKLEDDDEEKKEKKEKKSKKEKKEKKEKKDKKEKKDKKEKKDKKKKSKDKNELAIQEAM
YMR186W	YMR186W_idr_2	1.62148	0.762267171664	KEVPIPEEEKKDEEKKDEDDKKPKLEEVDEEEEEKKPKTKKKEVPIPEEEKKDEEKKDEDDKKPKLEEVDEEEEEKKPKTKKKEVPIPEEEKKDEEKKDEDDKKPKLEEVDEEEEEKKPKTKKKEVPIPEEEKKDEEKKDEDDKKPKLEEVDEEEEEKKPKTKKKEVPIPEEEKKDEEKKDEDDKKPKLEEVDEEEEEKKPKTKKKEVPIPEEEKKDEEKKDEDDKKPKLEEVDEEEEEKKPKTKKKEVPIPEEEK
YNL059C	YNL059C_idr_5	1.65128	0.776277949936	EEELRIQAEKRKETGKRLQEQARLKRMEKLEEELRIQAEKRKETGKRLQEQARLKRMEKLEEELRIQAEKRKETGKRLQEQARLKRMEKLEEELRIQAEKRKETGKRLQEQARLKRMEKLEEELRIQAEKRKETGKRLQEQARLKRMEKLEEELRIQAEKRKETGKRLQEQARLKRMEKLEEELRIQAEKRKETGKRLQEQARLKRMEKLEEELRIQAEKRKETGKRLQEQARLKRMEKLEEELRIQAEKRKETGK
YOR310C	YOR310C_idr_1	1.91501	0.900259178859	KVVREAKKVEMTEARAYNADADTAKAASDSESDSDDEEEEKKEKKEKKRKRDDDEDSKDSKKAKKEKKDKKEKKEKKEKKEKKEKKEKKEKKSKKEKKEKKKVVREAKKVEMTEARAYNADADTAKAASDSESDSDDEEEEKKEKKEKKRKRDDDEDSKDSKKAKKEKKDKKEKKEKKEKKEKKEKKEKKEKKSKKEKKEKKKVVREAKKVEMTEARAYNADADTAKAASDSESDSDDEEEEKKEKKEKKRKRDDD
YPL048W	YPL048W_idr_2	1.58342	0.744377396878	KEKKAPAAAPAASKKKEEAKPAATETETSSKKPKEKKAPAAAPAASKKKEEAKPAATETETSSKKPKEKKAPAAAPAASKKKEEAKPAATETETSSKKPKEKKAPAAAPAASKKKEEAKPAATETETSSKKPKEKKAPAAAPAASKKKEEAKPAATETETSSKKPKEKKAPAAAPAASKKKEEAKPAATETETSSKKPKEKKAPAAAPAASKKKEEAKPAATETETSSKKPKEKKAPAAAPAASKKKEEAKPAATE
YPL106C	YPL106C_idr_5	1.69193	0.795387403127	AKEEEKKQAIRSKQEASQMAAMAEKLAAQRKAEAEKKEEKKDTEGDVDMDAKEEEKKQAIRSKQEASQMAAMAEKLAAQRKAEAEKKEEKKDTEGDVDMDAKEEEKKQAIRSKQEASQMAAMAEKLAAQRKAEAEKKEEKKDTEGDVDMDAKEEEKKQAIRSKQEASQMAAMAEKLAAQRKAEAEKKEEKKDTEGDVDMDAKEEEKKQAIRSKQEASQMAAMAEKLAAQRKAEAEKKEEKKDTEGDVDMDAKEEEK
YPL127C	YPL127C_idr_1	1.56214	0.734371595503	APKKSTTKTTSKGKKPATSKGKEKSTSKAAIKKTTAKKEEASSAPKKSTTKTTSKGKKPATSKGKEKSTSKAAIKKTTAKKEEASSAPKKSTTKTTSKGKKPATSKGKEKSTSKAAIKKTTAKKEEASSAPKKSTTKTTSKGKKPATSKGKEKSTSKAAIKKTTAKKEEASSAPKKSTTKTTSKGKKPATSKGKEKSTSKAAIKKTTAKKEEASSAPKKSTTKTTSKGKKPATSKGKEKSTSKAAIKKTTAKKEEA
YPL240C	YPL240C_idr_2	1.77861	0.836138022045	KEVPIPEEEKKDEEKKDEEKKDEDDKKPKLEEVDEEEEKKPKTKKEVPIPEEEKKDEEKKDEEKKDEDDKKPKLEEVDEEEEKKPKTKKEVPIPEEEKKDEEKKDEEKKDEDDKKPKLEEVDEEEEKKPKTKKEVPIPEEEKKDEEKKDEEKKDEDDKKPKLEEVDEEEEKKPKTKKEVPIPEEEKKDEEKKDEEKKDEDDKKPKLEEVDEEEEKKPKTKKEVPIPEEEKKDEEKKDEEKKDEDDKKPKLEEVDEE
YPL263C	YPL263C_idr_1	1.70076	0.799538086874	AKKNKKDKEAKKARAELKNQKNQKKQEKKFQKNKNKSLNGEEDDESAKKNKKDKEAKKARAELKNQKNQKKQEKKFQKNKNKSLNGEEDDESAKKNKKDKEAKKARAELKNQKNQKKQEKKFQKNKNKSLNGEEDDESAKKNKKDKEAKKARAELKNQKNQKKQEKKFQKNKNKSLNGEEDDESAKKNKKDKEAKKARAELKNQKNQKKQEKKFQKNKNKSLNGEEDDESAKKNKKDKEAKKARAELKNQKNQKKQ
