## Supplementary File 2 for "Discovering molecular features of intrinsically disordered regions by using evolution for contrastive learning": filter_177_idr_activations.txt

YAL021C	YAL021C_idr_5	0.709779	0.716917165809	QAQQAQQQAQQQAQQQVPGPFGPGPQAAPPALQPTDFQQSHIAQAQQAQQQAQQQAQQQVPGPFGPGPQAAPPALQPTDFQQSHIAQAQQAQQQAQQQAQQQVPGPFGPGPQAAPPALQPTDFQQSHIAQAQQAQQQAQQQAQQQVPGPFGPGPQAAPPALQPTDFQQSHIAQAQQAQQQAQQQAQQQVPGPFGPGPQAAPPALQPTDFQQSHIAQAQQAQQQAQQQAQQQVPGPFGPGPQAAPPALQPTDFQQSH
YAL041W	YAL041W_idr_8	0.87792	0.886749082038	SPTIFPSKSKTQQIMNAENQHRHQPQQSSKSPTIFPSKSKTQQIMNAENQHRHQPQQSSKSPTIFPSKSKTQQIMNAENQHRHQPQQSSKSPTIFPSKSKTQQIMNAENQHRHQPQQSSKSPTIFPSKSKTQQIMNAENQHRHQPQQSSKSPTIFPSKSKTQQIMNAENQHRHQPQQSSKSPTIFPSKSKTQQIMNAENQHRHQPQQSSKSPTIFPSKSKTQQIMNAENQHRHQPQQSSKSPTIFPSKSKTQQIMN
YBL063W	YBL063W_idr_1	0.715442	0.722637516654	ARSSLPNRRTAQFEANKRRTIAHAPSPSLSNGMHTLTPPTCNNGAATARSSLPNRRTAQFEANKRRTIAHAPSPSLSNGMHTLTPPTCNNGAATARSSLPNRRTAQFEANKRRTIAHAPSPSLSNGMHTLTPPTCNNGAATARSSLPNRRTAQFEANKRRTIAHAPSPSLSNGMHTLTPPTCNNGAATARSSLPNRRTAQFEANKRRTIAHAPSPSLSNGMHTLTPPTCNNGAATARSSLPNRRTAQFEANKRRTI
YBL064C	YBL064C_idr_1	0.762504	0.770172851933	FSRICSAQLKRTAWTLPKQAHLQSQTIKTFATAPILCKQFSRICSAQLKRTAWTLPKQAHLQSQTIKTFATAPILCKQFSRICSAQLKRTAWTLPKQAHLQSQTIKTFATAPILCKQFSRICSAQLKRTAWTLPKQAHLQSQTIKTFATAPILCKQFSRICSAQLKRTAWTLPKQAHLQSQTIKTFATAPILCKQFSRICSAQLKRTAWTLPKQAHLQSQTIKTFATAPILCKQFSRICSAQLKRTAWTLPKQAHL
YBR010W	YBR010W_idr_1	0.71752	0.724736110467	ARTKQTARKSTGGKAPRKQLASKAARKSAPSTGGVKKPARTKQTARKSTGGKAPRKQLASKAARKSAPSTGGVKKPARTKQTARKSTGGKAPRKQLASKAARKSAPSTGGVKKPARTKQTARKSTGGKAPRKQLASKAARKSAPSTGGVKKPARTKQTARKSTGGKAPRKQLASKAARKSAPSTGGVKKPARTKQTARKSTGGKAPRKQLASKAARKSAPSTGGVKKPARTKQTARKSTGGKAPRKQLASKAARKS
YBR024W	YBR024W_idr_1	0.727597	0.734914453013	LNSSRKYACRSLFRQANVSIKGLFYNGGAYRRGFSTGCCLRSDNKESPSARQPLDRLQLGDEINEPEPIRTRFFQFSRWKALNSSRKYACRSLFRQANVSIKGLFYNGGAYRRGFSTGCCLRSDNKESPSARQPLDRLQLGDEINEPEPIRTRFFQFSRWKALNSSRKYACRSLFRQANVSIKGLFYNGGAYRRGFSTGCCLRSDNKESPSARQPLDRLQLGDEINEPEPIRTRFFQFSRWKALNSSRKYACRSLF
YBR129C	YBR129C_idr_2	0.723802	0.731081138844	IKKPSTSQNKTPTAQSSSGNNGAADGAPQGYHHHHHHHRIKKPSTSQNKTPTAQSSSGNNGAADGAPQGYHHHHHHHRIKKPSTSQNKTPTAQSSSGNNGAADGAPQGYHHHHHHHRIKKPSTSQNKTPTAQSSSGNNGAADGAPQGYHHHHHHHRIKKPSTSQNKTPTAQSSSGNNGAADGAPQGYHHHHHHHRIKKPSTSQNKTPTAQSSSGNNGAADGAPQGYHHHHHHHRIKKPSTSQNKTPTAQSSSGNNG
YBR221C	YBR221C_idr_1	0.709926	0.717065147437	FSRLPTSLARNVARRAPTSFVRPSAAAAALRFSFSRLPTSLARNVARRAPTSFVRPSAAAAALRFSFSRLPTSLARNVARRAPTSFVRPSAAAAALRFSFSRLPTSLARNVARRAPTSFVRPSAAAAALRFSFSRLPTSLARNVARRAPTSFVRPSAAAAALRFSFSRLPTSLARNVARRAPTSFVRPSAAAAALRFSFSRLPTSLARNVARRAPTSFVRPSAAAAALRFSFSRLPTSLARNVARRAPTSFVRPSA
YCL004W	YCL004W_idr_1	0.761367	0.769023917275	TTRLLQLTRPHYRLLSLPLQKPFNIKRQMSAANPSPFGNYTTRLLQLTRPHYRLLSLPLQKPFNIKRQMSAANPSPFGNYTTRLLQLTRPHYRLLSLPLQKPFNIKRQMSAANPSPFGNYTTRLLQLTRPHYRLLSLPLQKPFNIKRQMSAANPSPFGNYTTRLLQLTRPHYRLLSLPLQKPFNIKRQMSAANPSPFGNYTTRLLQLTRPHYRLLSLPLQKPFNIKRQMSAANPSPFGNYTTRLLQLTRPHYRLLS
YCL009C	YCL009C_idr_1	0.727498	0.734814032608	LRSLLQSGHRRVVASSCATMVRCSSSSTSALALRSLLQSGHRRVVASSCATMVRCSSSSTSALALRSLLQSGHRRVVASSCATMVRCSSSSTSALALRSLLQSGHRRVVASSCATMVRCSSSSTSALALRSLLQSGHRRVVASSCATMVRCSSSSTSALALRSLLQSGHRRVVASSCATMVRCSSSSTSALALRSLLQSGHRRVVASSCATMVRCSSSSTSALALRSLLQSGHRRVVASSCATMVRCSSSSTSALA
YDL120W	YDL120W_idr_1	0.786193	0.794099157323	IKRSLASLVRVSSVMGRRYMIAAAGGERARFCPAVTNKKNHTVNTFQKRFVESSTDGQVVIKRSLASLVRVSSVMGRRYMIAAAGGERARFCPAVTNKKNHTVNTFQKRFVESSTDGQVVIKRSLASLVRVSSVMGRRYMIAAAGGERARFCPAVTNKKNHTVNTFQKRFVESSTDGQVVIKRSLASLVRVSSVMGRRYMIAAAGGERARFCPAVTNKKNHTVNTFQKRFVESSTDGQVVIKRSLASLVRVSSVMG
YDR036C	YDR036C_idr_1	0.990043	1.0	LRNTLKCAQLSSKYGFKTTTRTFMTTQPQLNVTLRNTLKCAQLSSKYGFKTTTRTFMTTQPQLNVTLRNTLKCAQLSSKYGFKTTTRTFMTTQPQLNVTLRNTLKCAQLSSKYGFKTTTRTFMTTQPQLNVTLRNTLKCAQLSSKYGFKTTTRTFMTTQPQLNVTLRNTLKCAQLSSKYGFKTTTRTFMTTQPQLNVTLRNTLKCAQLSSKYGFKTTTRTFMTTQPQLNVTLRNTLKCAQLSSKYGFKTTTRTFMT
YDR115W	YDR115W_idr_1	0.702449	0.709513448688	PLFARLCQPQSRRMFSSISSFSALSVLRPQTGMLLNSSPLKTPSFTPLGPLFARLCQPQSRRMFSSISSFSALSVLRPQTGMLLNSSPLKTPSFTPLGPLFARLCQPQSRRMFSSISSFSALSVLRPQTGMLLNSSPLKTPSFTPLGPLFARLCQPQSRRMFSSISSFSALSVLRPQTGMLLNSSPLKTPSFTPLGPLFARLCQPQSRRMFSSISSFSALSVLRPQTGMLLNSSPLKTPSFTPLGPLFARLCQPQS
YDR116C	YDR116C_idr_1	0.699468	0.706502281434	LSVVAIPKICVTGPARRCFFHTAKKLYADDYKPAAMSSNAPSLTKDQAKKLSVVAIPKICVTGPARRCFFHTAKKLYADDYKPAAMSSNAPSLTKDQAKKLSVVAIPKICVTGPARRCFFHTAKKLYADDYKPAAMSSNAPSLTKDQAKKLSVVAIPKICVTGPARRCFFHTAKKLYADDYKPAAMSSNAPSLTKDQAKKLSVVAIPKICVTGPARRCFFHTAKKLYADDYKPAAMSSNAPSLTKDQAKKLSVVAI
YDR129C	YDR129C_idr_2	0.716079	0.723280977859	PQTTFNVAPNSTPIVSTAATGLQHKGKGTQAKIIVAGSQPQTTFNVAPNSTPIVSTAATGLQHKGKGTQAKIIVAGSQPQTTFNVAPNSTPIVSTAATGLQHKGKGTQAKIIVAGSQPQTTFNVAPNSTPIVSTAATGLQHKGKGTQAKIIVAGSQPQTTFNVAPNSTPIVSTAATGLQHKGKGTQAKIIVAGSQPQTTFNVAPNSTPIVSTAATGLQHKGKGTQAKIIVAGSQPQTTFNVAPNSTPIVSTAATGL
YDR171W	YDR171W_idr_3	0.69365	0.700625761205	TGQRGQQGYPRQPQRPQRYHPHYGQVHVGGTGQRGQQGYPRQPQRPQRYHPHYGQVHVGGTGQRGQQGYPRQPQRPQRYHPHYGQVHVGGTGQRGQQGYPRQPQRPQRYHPHYGQVHVGGTGQRGQQGYPRQPQRPQRYHPHYGQVHVGGTGQRGQQGYPRQPQRPQRYHPHYGQVHVGGTGQRGQQGYPRQPQRPQRYHPHYGQVHVGGTGQRGQQGYPRQPQRPQRYHPHYGQVHVGGTGQRGQQGYPRQPQRP
YDR232W	YDR232W_idr_1	0.836688	0.845102127191	QRSIFARFGNSSAAVSTLNRLSTTAAPHAKNGYATATGAGAAAATATASSTHAAAAAAAAANHQRSIFARFGNSSAAVSTLNRLSTTAAPHAKNGYATATGAGAAAATATASSTHAAAAAAAAANHQRSIFARFGNSSAAVSTLNRLSTTAAPHAKNGYATATGAGAAAATATASSTHAAAAAAAAANHQRSIFARFGNSSAAVSTLNRLSTTAAPHAKNGYATATGAGAAAATATASSTHAAAAAAAAANHQRSI
YDR258C	YDR258C_idr_1	0.747533	0.755051152396	LRQATKAPIQKYLQRTQLLRRSTPRIYTIVQCKLRQATKAPIQKYLQRTQLLRRSTPRIYTIVQCKLRQATKAPIQKYLQRTQLLRRSTPRIYTIVQCKLRQATKAPIQKYLQRTQLLRRSTPRIYTIVQCKLRQATKAPIQKYLQRTQLLRRSTPRIYTIVQCKLRQATKAPIQKYLQRTQLLRRSTPRIYTIVQCKLRQATKAPIQKYLQRTQLLRRSTPRIYTIVQCKLRQATKAPIQKYLQRTQLLRRSTPR
YDR349C	YDR349C_idr_7	0.713792	0.720970706501	GAGRSFYDTSRASTSARPSSTQFDSFSVSASEEWSNSTNRTSSASGAGVRLSSPYGAGRSFYDTSRASTSARPSSTQFDSFSVSASEEWSNSTNRTSSASGAGVRLSSPYGAGRSFYDTSRASTSARPSSTQFDSFSVSASEEWSNSTNRTSSASGAGVRLSSPYGAGRSFYDTSRASTSARPSSTQFDSFSVSASEEWSNSTNRTSSASGAGVRLSSPYGAGRSFYDTSRASTSARPSSTQFDSFSVSASEEWSN
YDR393W	YDR393W_idr_3	0.760484	0.768132114241	LRASSFTRPFHYSSYSLQNGDTPDKGSTNKNEIRTPNNALRASSFTRPFHYSSYSLQNGDTPDKGSTNKNEIRTPNNALRASSFTRPFHYSSYSLQNGDTPDKGSTNKNEIRTPNNALRASSFTRPFHYSSYSLQNGDTPDKGSTNKNEIRTPNNALRASSFTRPFHYSSYSLQNGDTPDKGSTNKNEIRTPNNALRASSFTRPFHYSSYSLQNGDTPDKGSTNKNEIRTPNNALRASSFTRPFHYSSYSLQNGDT
YDR462W	YDR462W_idr_1	0.727829	0.735148466271	LAQTFKKPHRAVLEQVSGTTVFIRNKRTKSKSSLSLAQTFKKPHRAVLEQVSGTTVFIRNKRTKSKSSLSLAQTFKKPHRAVLEQVSGTTVFIRNKRTKSKSSLSLAQTFKKPHRAVLEQVSGTTVFIRNKRTKSKSSLSLAQTFKKPHRAVLEQVSGTTVFIRNKRTKSKSSLSLAQTFKKPHRAVLEQVSGTTVFIRNKRTKSKSSLSLAQTFKKPHRAVLEQVSGTTVFIRNKRTKSKSSLSLAQTFKKPHRA
YEL001C	YEL001C_idr_1	0.737711	0.745130122088	RFSMLIGFNLLTALSSFCAAISANNSDNVEHEQEVRFSMLIGFNLLTALSSFCAAISANNSDNVEHEQEVRFSMLIGFNLLTALSSFCAAISANNSDNVEHEQEVRFSMLIGFNLLTALSSFCAAISANNSDNVEHEQEVRFSMLIGFNLLTALSSFCAAISANNSDNVEHEQEVRFSMLIGFNLLTALSSFCAAISANNSDNVEHEQEVRFSMLIGFNLLTALSSFCAAISANNSDNVEHEQEVRFSMLIGFNLL
YER078C	YER078C_idr_1	0.703764	0.710841490484	LHRINPVRFSMQSCQRYFSKLVSPLEQHKSNTFTLHRINPVRFSMQSCQRYFSKLVSPLEQHKSNTFTLHRINPVRFSMQSCQRYFSKLVSPLEQHKSNTFTLHRINPVRFSMQSCQRYFSKLVSPLEQHKSNTFTLHRINPVRFSMQSCQRYFSKLVSPLEQHKSNTFTLHRINPVRFSMQSCQRYFSKLVSPLEQHKSNTFTLHRINPVRFSMQSCQRYFSKLVSPLEQHKSNTFTLHRINPVRFSMQSCQRYF
YER124C	YER124C_idr_2	0.814314	0.822503923801	KKRSDKKRILQSMMTLSTYKKTWQNNTSKMNSPIKKRSDKKRILQSMMTLSTYKKTWQNNTSKMNSPIKKRSDKKRILQSMMTLSTYKKTWQNNTSKMNSPIKKRSDKKRILQSMMTLSTYKKTWQNNTSKMNSPIKKRSDKKRILQSMMTLSTYKKTWQNNTSKMNSPIKKRSDKKRILQSMMTLSTYKKTWQNNTSKMNSPIKKRSDKKRILQSMMTLSTYKKTWQNNTSKMNSPIKKRSDKKRILQSMMTLST
YER165W	YER165W_idr_4	0.799827	0.807870238535	KDVRRSQLAQQIQARNQMRYQQATAAAAAAAAGMPGQFMPPKDVRRSQLAQQIQARNQMRYQQATAAAAAAAAGMPGQFMPPKDVRRSQLAQQIQARNQMRYQQATAAAAAAAAGMPGQFMPPKDVRRSQLAQQIQARNQMRYQQATAAAAAAAAGMPGQFMPPKDVRRSQLAQQIQARNQMRYQQATAAAAAAAAGMPGQFMPPKDVRRSQLAQQIQARNQMRYQQATAAAAAAAAGMPGQFMPPKDVRRSQLAQ
YFL016C	YFL016C_idr_3	0.734009	0.7413909671	AAGGAGGGSGSPFGSQFHDFSGFTSAGGSPFGGINFEDLFGAAFGGGGRGSGGASRSSSMFAAGGAGGGSGSPFGSQFHDFSGFTSAGGSPFGGINFEDLFGAAFGGGGRGSGGASRSSSMFAAGGAGGGSGSPFGSQFHDFSGFTSAGGSPFGGINFEDLFGAAFGGGGRGSGGASRSSSMFAAGGAGGGSGSPFGSQFHDFSGFTSAGGSPFGGINFEDLFGAAFGGGGRGSGGASRSSSMFAAGGAGGGSGSP
YGL103W	YGL103W_idr_1	0.864068	0.872758135528	PSRFTKTRKHRGHVSAGKGRIGKHRKHPGGRGMAGGQHHPSRFTKTRKHRGHVSAGKGRIGKHRKHPGGRGMAGGQHHPSRFTKTRKHRGHVSAGKGRIGKHRKHPGGRGMAGGQHHPSRFTKTRKHRGHVSAGKGRIGKHRKHPGGRGMAGGQHHPSRFTKTRKHRGHVSAGKGRIGKHRKHPGGRGMAGGQHHPSRFTKTRKHRGHVSAGKGRIGKHRKHPGGRGMAGGQHHPSRFTKTRKHRGHVSAGKGRIG
YGR027C	YGR027C_idr_1	0.711137	0.718288614746	PPKQQLSKAAKAAAALAGGKKSKKKWSKKPPKQQLSKAAKAAAALAGGKKSKKKWSKKPPKQQLSKAAKAAAALAGGKKSKKKWSKKPPKQQLSKAAKAAAALAGGKKSKKKWSKKPPKQQLSKAAKAAAALAGGKKSKKKWSKKPPKQQLSKAAKAAAALAGGKKSKKKWSKKPPKQQLSKAAKAAAALAGGKKSKKKWSKKPPKQQLSKAAKAAAALAGGKKSKKKWSKKPPKQQLSKAAKAAAALAGGKKSKK
YGR031W	YGR031W_idr_1	0.722933	0.730202941933	MILGKAGILAQYGTIYVRQNTIRNNLSSCIFKQSLCAFHSLAKVLQQMILGKAGILAQYGTIYVRQNTIRNNLSSCIFKQSLCAFHSLAKVLQQMILGKAGILAQYGTIYVRQNTIRNNLSSCIFKQSLCAFHSLAKVLQQMILGKAGILAQYGTIYVRQNTIRNNLSSCIFKQSLCAFHSLAKVLQQMILGKAGILAQYGTIYVRQNTIRNNLSSCIFKQSLCAFHSLAKVLQQMILGKAGILAQYGTIYVRQNT
YHL004W	YHL004W_idr_1	0.705981	0.713081082253	QRHVFARNFRRLSLLRNPSLTKRFQSSASGAANTPQRHVFARNFRRLSLLRNPSLTKRFQSSASGAANTPQRHVFARNFRRLSLLRNPSLTKRFQSSASGAANTPQRHVFARNFRRLSLLRNPSLTKRFQSSASGAANTPQRHVFARNFRRLSLLRNPSLTKRFQSSASGAANTPQRHVFARNFRRLSLLRNPSLTKRFQSSASGAANTPQRHVFARNFRRLSLLRNPSLTKRFQSSASGAANTPQRHVFARNFRR
YHR059W	YHR059W_idr_1	0.719507	0.726742712447	IPSRISHKFPLFLRSSLAAPKAAYRFSSTIPSRISHKFPLFLRSSLAAPKAAYRFSSTIPSRISHKFPLFLRSSLAAPKAAYRFSSTIPSRISHKFPLFLRSSLAAPKAAYRFSSTIPSRISHKFPLFLRSSLAAPKAAYRFSSTIPSRISHKFPLFLRSSLAAPKAAYRFSSTIPSRISHKFPLFLRSSLAAPKAAYRFSSTIPSRISHKFPLFLRSSLAAPKAAYRFSSTIPSRISHKFPLFLRSSLAAPKAAY
YIL122W	YIL122W_idr_4	0.696078	0.703078174396	GVGYPQIHQQPGAYTLPMPANQWMSNPYMQPPQPQVQQIMPQYLYPPGMGPQAQLPTMSSNSESQTPVMSSQFLSLNQHGLYQQNIGAHPVMSMGPQANIYGQQHQLQPGQERDQSRKSFSHRRSQSANISMANFRSPMRNPQPASSQRPVNFLIHTPGVGYPQIHQQPGAYTLPMPANQWMSNPYMQPPQPQVQQIMPQYLYPPGMGPQAQLPTMSSNSESQTPVMSSQFLSLNQHGLYQQNIGAHPVMSMGPQA
YIR023W	YIR023W_idr_2	0.768374	0.776101629303	LKRTSSGANNNMPTSSNSKRMKNFEDYSNRLPSSMLYRHQQQQQQQQQQQRIQYPLKRTSSGANNNMPTSSNSKRMKNFEDYSNRLPSSMLYRHQQQQQQQQQQQRIQYPLKRTSSGANNNMPTSSNSKRMKNFEDYSNRLPSSMLYRHQQQQQQQQQQQRIQYPLKRTSSGANNNMPTSSNSKRMKNFEDYSNRLPSSMLYRHQQQQQQQQQQQRIQYPLKRTSSGANNNMPTSSNSKRMKNFEDYSNRLPSSML
YJL096W	YJL096W_idr_1	0.793512	0.801492699954	LQLKFIWPVARITPIYRPFTSHPFRNLATSSSISSTKAKTTLQLKFIWPVARITPIYRPFTSHPFRNLATSSSISSTKAKTTLQLKFIWPVARITPIYRPFTSHPFRNLATSSSISSTKAKTTLQLKFIWPVARITPIYRPFTSHPFRNLATSSSISSTKAKTTLQLKFIWPVARITPIYRPFTSHPFRNLATSSSISSTKAKTTLQLKFIWPVARITPIYRPFTSHPFRNLATSSSISSTKAKTTLQLKFIWPVA
YJR021C	YJR021C_idr_3	0.699171	0.7062022243	KKSVPPPRMMVTRSMKRRRSSSPTLSTSQNHNSEDNDDAKKSVPPPRMMVTRSMKRRRSSSPTLSTSQNHNSEDNDDAKKSVPPPRMMVTRSMKRRRSSSPTLSTSQNHNSEDNDDAKKSVPPPRMMVTRSMKRRRSSSPTLSTSQNHNSEDNDDAKKSVPPPRMMVTRSMKRRRSSSPTLSTSQNHNSEDNDDAKKSVPPPRMMVTRSMKRRRSSSPTLSTSQNHNSEDNDDAKKSVPPPRMMVTRSMKRRRSSS
YJR061W	YJR061W_idr_1	0.751623	0.759182296147	MLSLRRFSMYVLRSLRLHFKKIIITLLTIQLLFITIFMLSLRRFSMYVLRSLRLHFKKIIITLLTIQLLFITIFMLSLRRFSMYVLRSLRLHFKKIIITLLTIQLLFITIFMLSLRRFSMYVLRSLRLHFKKIIITLLTIQLLFITIFMLSLRRFSMYVLRSLRLHFKKIIITLLTIQLLFITIFMLSLRRFSMYVLRSLRLHFKKIIITLLTIQLLFITIFMLSLRRFSMYVLRSLRLHFKKIIITLLTIQLLFI
YJR121W	YJR121W_idr_1	0.780414	0.788262672808	VLPRLYTATSRAAFKAAKQSAPLLSTSWKRCMASAAQSVLPRLYTATSRAAFKAAKQSAPLLSTSWKRCMASAAQSVLPRLYTATSRAAFKAAKQSAPLLSTSWKRCMASAAQSVLPRLYTATSRAAFKAAKQSAPLLSTSWKRCMASAAQSVLPRLYTATSRAAFKAAKQSAPLLSTSWKRCMASAAQSVLPRLYTATSRAAFKAAKQSAPLLSTSWKRCMASAAQSVLPRLYTATSRAAFKAAKQSAPLLSTSW
YJR147W	YJR147W_idr_2	0.720708	0.727956125675	SAATPNVAAVNNMNKQCTFHWDPFKVNSILSKAIGKPSFSAATPNVAAVNNMNKQCTFHWDPFKVNSILSKAIGKPSFSAATPNVAAVNNMNKQCTFHWDPFKVNSILSKAIGKPSFSAATPNVAAVNNMNKQCTFHWDPFKVNSILSKAIGKPSFSAATPNVAAVNNMNKQCTFHWDPFKVNSILSKAIGKPSFSAATPNVAAVNNMNKQCTFHWDPFKVNSILSKAIGKPSFSAATPNVAAVNNMNKQCTFHWD
YKR065C	YKR065C_idr_1	0.913405	0.922590918696	FTSAIRLSSQRLFASQPSVTAAALRSTATTLPLRSYSQPASLFTSAIRLSSQRLFASQPSVTAAALRSTATTLPLRSYSQPASLFTSAIRLSSQRLFASQPSVTAAALRSTATTLPLRSYSQPASLFTSAIRLSSQRLFASQPSVTAAALRSTATTLPLRSYSQPASLFTSAIRLSSQRLFASQPSVTAAALRSTATTLPLRSYSQPASLFTSAIRLSSQRLFASQPSVTAAALRSTATTLPLRSYSQPASLFTSA
YKR066C	YKR066C_idr_1	0.83636	0.844771004752	TTAVRLLPSLGRTAHKRSLYLFSAAAAAAAAATFAYSQSQKRSSSSPGGTTAVRLLPSLGRTAHKRSLYLFSAAAAAAAAATFAYSQSQKRSSSSPGGTTAVRLLPSLGRTAHKRSLYLFSAAAAAAAAATFAYSQSQKRSSSSPGGTTAVRLLPSLGRTAHKRSLYLFSAAAAAAAAATFAYSQSQKRSSSSPGGTTAVRLLPSLGRTAHKRSLYLFSAAAAAAAAATFAYSQSQKRSSSSPGGTTAVRLLPSLG
YLR139C	YLR139C_idr_1	0.7138	0.720979074868	WKFNKKLARLTYRLYSSSGPSSPLHGKKKLWKFNKKLARLTYRLYSSSGPSSPLHGKKKLWKFNKKLARLTYRLYSSSGPSSPLHGKKKLWKFNKKLARLTYRLYSSSGPSSPLHGKKKLWKFNKKLARLTYRLYSSSGPSSPLHGKKKLWKFNKKLARLTYRLYSSSGPSSPLHGKKKLWKFNKKLARLTYRLYSSSGPSSPLHGKKKLWKFNKKLARLTYRLYSSSGPSSPLHGKKKLWKFNKKLARLTYRLYS
YLR333C	YLR333C_idr_1	0.711137	0.718288614746	PPKQQLSKAAKAAAALAGGKKSKKKWSKKPPKQQLSKAAKAAAALAGGKKSKKKWSKKPPKQQLSKAAKAAAALAGGKKSKKKWSKKPPKQQLSKAAKAAAALAGGKKSKKKWSKKPPKQQLSKAAKAAAALAGGKKSKKKWSKKPPKQQLSKAAKAAAALAGGKKSKKKWSKKPPKQQLSKAAKAAAALAGGKKSKKKWSKKPPKQQLSKAAKAAAALAGGKKSKKKWSKKPPKQQLSKAAKAAAALAGGKKSKK
YLR355C	YLR355C_idr_1	0.741352	0.74880810973	LRTQAARLICNSRVITAKRTFALATRAAAYSRPAARFVKLRTQAARLICNSRVITAKRTFALATRAAAYSRPAARFVKLRTQAARLICNSRVITAKRTFALATRAAAYSRPAARFVKLRTQAARLICNSRVITAKRTFALATRAAAYSRPAARFVKLRTQAARLICNSRVITAKRTFALATRAAAYSRPAARFVKLRTQAARLICNSRVITAKRTFALATRAAAYSRPAARFVKLRTQAARLICNSRVITAKRTFA
YLR384C	YLR384C_idr_12	0.720688	0.727936077716	AFYGQETEQADDVSVAPSETSTQESFFTRYTGKTGGTAKTGASRRTAKNKRREERKRARGKKAFYGQETEQADDVSVAPSETSTQESFFTRYTGKTGGTAKTGASRRTAKNKRREERKRARGKKAFYGQETEQADDVSVAPSETSTQESFFTRYTGKTGGTAKTGASRRTAKNKRREERKRARGKKAFYGQETEQADDVSVAPSETSTQESFFTRYTGKTGGTAKTGASRRTAKNKRREERKRARGKKAFYGQETE
YLR393W	YLR393W_idr_1	0.95562	0.965230578615	QGTFKRFYHPTLTRMSFLDKFLKPMMATASPQGTFKRFYHPTLTRMSFLDKFLKPMMATASPQGTFKRFYHPTLTRMSFLDKFLKPMMATASPQGTFKRFYHPTLTRMSFLDKFLKPMMATASPQGTFKRFYHPTLTRMSFLDKFLKPMMATASPQGTFKRFYHPTLTRMSFLDKFLKPMMATASPQGTFKRFYHPTLTRMSFLDKFLKPMMATASPQGTFKRFYHPTLTRMSFLDKFLKPMMATASPQGTFKRFY
YLR454W	YLR454W_idr_1	0.694791	0.701778127497	MFPINVLLYKWLIFAVTFLWSCKILLRKLMFPINVLLYKWLIFAVTFLWSCKILLRKLMFPINVLLYKWLIFAVTFLWSCKILLRKLMFPINVLLYKWLIFAVTFLWSCKILLRKLMFPINVLLYKWLIFAVTFLWSCKILLRKLMFPINVLLYKWLIFAVTFLWSCKILLRKLMFPINVLLYKWLIFAVTFLWSCKILLRKLMFPINVLLYKWLIFAVTFLWSCKILLRKLMFPINVLLYKWLIFAVTFLWSCKI
YML017W	YML017W_idr_3	0.75981	0.767451507119	QRDGHQQHPHGGHGPMNRSRFSNAGPFGGGSMGDFANQRDGHQQHPHGGHGPMNRSRFSNAGPFGGGSMGDFANQRDGHQQHPHGGHGPMNRSRFSNAGPFGGGSMGDFANQRDGHQQHPHGGHGPMNRSRFSNAGPFGGGSMGDFANQRDGHQQHPHGGHGPMNRSRFSNAGPFGGGSMGDFANQRDGHQQHPHGGHGPMNRSRFSNAGPFGGGSMGDFANQRDGHQQHPHGGHGPMNRSRFSNAGPFGGGSMGD
YMR216C	YMR216C_idr_6	0.905025	0.914126586302	MPCGSSSNSKSRSIEKDLSKRCFRRPRRHTIITGSMPCGSSSNSKSRSIEKDLSKRCFRRPRRHTIITGSMPCGSSSNSKSRSIEKDLSKRCFRRPRRHTIITGSMPCGSSSNSKSRSIEKDLSKRCFRRPRRHTIITGSMPCGSSSNSKSRSIEKDLSKRCFRRPRRHTIITGSMPCGSSSNSKSRSIEKDLSKRCFRRPRRHTIITGSMPCGSSSNSKSRSIEKDLSKRCFRRPRRHTIITGSMPCGSSSNSKS
YNL007C	YNL007C_idr_2	0.890525	0.899481341853	SFGPGGPGGAGGAGGFPGGAGGFSGGHAFSNEDAFNIFSQFFGGSSPFGGADDSGFSFSSYPSGGGAGMGGMPGGMGGMHGGMGGMPGGFRSASSSPTYPSFGPGGPGGAGGAGGFPGGAGGFSGGHAFSNEDAFNIFSQFFGGSSPFGGADDSGFSFSSYPSGGGAGMGGMPGGMGGMHGGMGGMPGGFRSASSSPTYPSFGPGGPGGAGGAGGFPGGAGGFSGGHAFSNEDAFNIFSQFFGGSSPFGGADDSGF
YNL031C	YNL031C_idr_1	0.71752	0.724736110467	ARTKQTARKSTGGKAPRKQLASKAARKSAPSTGGVKKPARTKQTARKSTGGKAPRKQLASKAARKSAPSTGGVKKPARTKQTARKSTGGKAPRKQLASKAARKSAPSTGGVKKPARTKQTARKSTGGKAPRKQLASKAARKSAPSTGGVKKPARTKQTARKSTGGKAPRKQLASKAARKSAPSTGGVKKPARTKQTARKSTGGKAPRKQLASKAARKSAPSTGGVKKPARTKQTARKSTGGKAPRKQLASKAARKS
YNL035C	YNL035C_idr_2	0.765696	0.77339684061	PLIIQKESVSTRPRKEKHKKAKKHSMKSRFKPYPLIIQKESVSTRPRKEKHKKAKKHSMKSRFKPYPLIIQKESVSTRPRKEKHKKAKKHSMKSRFKPYPLIIQKESVSTRPRKEKHKKAKKHSMKSRFKPYPLIIQKESVSTRPRKEKHKKAKKHSMKSRFKPYPLIIQKESVSTRPRKEKHKKAKKHSMKSRFKPYPLIIQKESVSTRPRKEKHKKAKKHSMKSRFKPYPLIIQKESVSTRPRKEKHKKAKKHS
YNL064C	YNL064C_idr_2	0.706519	0.713624123052	GGFPGGGFGFGDDIFSQFFGAGGAQRPRGPQGGFPGGGFGFGDDIFSQFFGAGGAQRPRGPQGGFPGGGFGFGDDIFSQFFGAGGAQRPRGPQGGFPGGGFGFGDDIFSQFFGAGGAQRPRGPQGGFPGGGFGFGDDIFSQFFGAGGAQRPRGPQGGFPGGGFGFGDDIFSQFFGAGGAQRPRGPQGGFPGGGFGFGDDIFSQFFGAGGAQRPRGPQGGFPGGGFGFGDDIFSQFFGAGGAQRPRGPQGGFPGGGF
YNL176C	YNL176C_idr_4	0.736197	0.74360033642	GNPPPVPPPRNVTAMNGSFQNMRSNFMDQENRFSYGSSFTYSSLGSSTQGGFSGNPPPVPPPRNVTAMNGSFQNMRSNFMDQENRFSYGSSFTYSSLGSSTQGGFSGNPPPVPPPRNVTAMNGSFQNMRSNFMDQENRFSYGSSFTYSSLGSSTQGGFSGNPPPVPPPRNVTAMNGSFQNMRSNFMDQENRFSYGSSFTYSSLGSSTQGGFSGNPPPVPPPRNVTAMNGSFQNMRSNFMDQENRFSYGSSFTYSSL
YNR001C	YNR001C_idr_1	0.713357	0.720531337127	SAILSTTSKSFLSRGSTRQCQNMQKALFALLNARHYSSASAILSTTSKSFLSRGSTRQCQNMQKALFALLNARHYSSASAILSTTSKSFLSRGSTRQCQNMQKALFALLNARHYSSASAILSTTSKSFLSRGSTRQCQNMQKALFALLNARHYSSASAILSTTSKSFLSRGSTRQCQNMQKALFALLNARHYSSASAILSTTSKSFLSRGSTRQCQNMQKALFALLNARHYSSASAILSTTSKSFLSRGSTRQCQN
YOL051W	YOL051W_idr_5	0.70623	0.713332133265	NTRKNAVTAAAANNNIKPVEQHHINNLKNSGNSANNMNVNMNLNPQMFLNQQAQARQQVAQQLRNQQQQQQQQQQQQRRQLTPQQQNTRKNAVTAAAANNNIKPVEQHHINNLKNSGNSANNMNVNMNLNPQMFLNQQAQARQQVAQQLRNQQQQQQQQQQQQRRQLTPQQQNTRKNAVTAAAANNNIKPVEQHHINNLKNSGNSANNMNVNMNLNPQMFLNQQAQARQQVAQQLRNQQQQQQQQQQQQRRQLTPQ
YOR043W	YOR043W_idr_2	0.727748	0.735067010151	FFDRPSSSFVSNAKGFFGLSSNNSISSNNEQDFFDRPSSSFVSNAKGFFGLSSNNSISSNNEQDFFDRPSSSFVSNAKGFFGLSSNNSISSNNEQDFFDRPSSSFVSNAKGFFGLSSNNSISSNNEQDFFDRPSSSFVSNAKGFFGLSSNNSISSNNEQDFFDRPSSSFVSNAKGFFGLSSNNSISSNNEQDFFDRPSSSFVSNAKGFFGLSSNNSISSNNEQDFFDRPSSSFVSNAKGFFGLSSNNSISSNNEQD
YOR116C	YOR116C_idr_13	0.770568	0.778317259847	AMLPGSSNGGGKVKPIRGFCQRLKGKQGRFRGNLSGKRVDFSAMLPGSSNGGGKVKPIRGFCQRLKGKQGRFRGNLSGKRVDFSAMLPGSSNGGGKVKPIRGFCQRLKGKQGRFRGNLSGKRVDFSAMLPGSSNGGGKVKPIRGFCQRLKGKQGRFRGNLSGKRVDFSAMLPGSSNGGGKVKPIRGFCQRLKGKQGRFRGNLSGKRVDFSAMLPGSSNGGGKVKPIRGFCQRLKGKQGRFRGNLSGKRVDFSAMLP
YOR172W	YOR172W_idr_1	0.705448	0.712542315943	SKRGSLQDRASPSEETVKKAQKRRKPIKSCAFCSKRGSLQDRASPSEETVKKAQKRRKPIKSCAFCSKRGSLQDRASPSEETVKKAQKRRKPIKSCAFCSKRGSLQDRASPSEETVKKAQKRRKPIKSCAFCSKRGSLQDRASPSEETVKKAQKRRKPIKSCAFCSKRGSLQDRASPSEETVKKAQKRRKPIKSCAFCSKRGSLQDRASPSEETVKKAQKRRKPIKSCAFCSKRGSLQDRASPSEETVKKAQKRRK
YOR176W	YOR176W_idr_1	0.764242	0.771927439635	LSRTIRTQGSFLRRSQLTITRSFSVTFNMQNAQKLSRTIRTQGSFLRRSQLTITRSFSVTFNMQNAQKLSRTIRTQGSFLRRSQLTITRSFSVTFNMQNAQKLSRTIRTQGSFLRRSQLTITRSFSVTFNMQNAQKLSRTIRTQGSFLRRSQLTITRSFSVTFNMQNAQKLSRTIRTQGSFLRRSQLTITRSFSVTFNMQNAQKLSRTIRTQGSFLRRSQLTITRSFSVTFNMQNAQKLSRTIRTQGSFLRRSQLT
YOR324C	YOR324C_idr_13	0.823666	0.831949221471	MSVFQSCHTGLAFNQIQGSSSSQRRSSAGSFDYMSVFQSCHTGLAFNQIQGSSSSQRRSSAGSFDYMSVFQSCHTGLAFNQIQGSSSSQRRSSAGSFDYMSVFQSCHTGLAFNQIQGSSSSQRRSSAGSFDYMSVFQSCHTGLAFNQIQGSSSSQRRSSAGSFDYMSVFQSCHTGLAFNQIQGSSSSQRRSSAGSFDYMSVFQSCHTGLAFNQIQGSSSSQRRSSAGSFDYMSVFQSCHTGLAFNQIQGSSSSQRR
YOR334W	YOR334W_idr_1	0.717791	0.725009256377	NRRLLVRSISCFQPLSRITFGRPNTPFLRKYADTSTAANTNSTILRKQLLSLNRRLLVRSISCFQPLSRITFGRPNTPFLRKYADTSTAANTNSTILRKQLLSLNRRLLVRSISCFQPLSRITFGRPNTPFLRKYADTSTAANTNSTILRKQLLSLNRRLLVRSISCFQPLSRITFGRPNTPFLRKYADTSTAANTNSTILRKQLLSLNRRLLVRSISCFQPLSRITFGRPNTPFLRKYADTSTAANTNSTILRKQ
YPL042C	YPL042C_idr_1	0.698474	0.705498318199	YNGKDRAQNSYQPMYQRPMQVQGQQQAQSFVGKKNTIGSVHGKAPMLMANNYNGKDRAQNSYQPMYQRPMQVQGQQQAQSFVGKKNTIGSVHGKAPMLMANNYNGKDRAQNSYQPMYQRPMQVQGQQQAQSFVGKKNTIGSVHGKAPMLMANNYNGKDRAQNSYQPMYQRPMQVQGQQQAQSFVGKKNTIGSVHGKAPMLMANNYNGKDRAQNSYQPMYQRPMQVQGQQQAQSFVGKKNTIGSVHGKAPMLMANNY
YPL055C	YPL055C_idr_1	0.80951	0.817651173949	SGYTGNNYSRYSSTPPRQRGGYHHARRSRGSGYTGNNYSRYSSTPPRQRGGYHHARRSRGSGYTGNNYSRYSSTPPRQRGGYHHARRSRGSGYTGNNYSRYSSTPPRQRGGYHHARRSRGSGYTGNNYSRYSSTPPRQRGGYHHARRSRGSGYTGNNYSRYSSTPPRQRGGYHHARRSRGSGYTGNNYSRYSSTPPRQRGGYHHARRSRGSGYTGNNYSRYSSTPPRQRGGYHHARRSRGSGYTGNNYSRYSSTPP
YPL078C	YPL078C_idr_1	0.810966	0.819122200435	SMSMGVRGLALRSVSKTLFSQGVRCPSMVIGARYMSSTPSMSMGVRGLALRSVSKTLFSQGVRCPSMVIGARYMSSTPSMSMGVRGLALRSVSKTLFSQGVRCPSMVIGARYMSSTPSMSMGVRGLALRSVSKTLFSQGVRCPSMVIGARYMSSTPSMSMGVRGLALRSVSKTLFSQGVRCPSMVIGARYMSSTPSMSMGVRGLALRSVSKTLFSQGVRCPSMVIGARYMSSTPSMSMGVRGLALRSVSKTLFSQG
YPL089C	YPL089C_idr_12	0.75129	0.758845514525	PFQQNTSFLAQRQTQQYQQMSFKKQSQTVPLTTTLTGRPPSTFSGPETSNGPPTGSPFQQNTSFLAQRQTQQYQQMSFKKQSQTVPLTTTLTGRPPSTFSGPETSNGPPTGSPFQQNTSFLAQRQTQQYQQMSFKKQSQTVPLTTTLTGRPPSTFSGPETSNGPPTGSPFQQNTSFLAQRQTQQYQQMSFKKQSQTVPLTTTLTGRPPSTFSGPETSNGPPTGSPFQQNTSFLAQRQTQQYQQMSFKKQSQTVPLT
YPL137C	YPL137C_idr_5	0.729685	0.737023040703	FVQQQRSLYPENESTRQTPFASGDTPINTETAGKSTSSPSVSTSNNETATTSLFSPANPFVQQQRSLYPENESTRQTPFASGDTPINTETAGKSTSSPSVSTSNNETATTSLFSPANPFVQQQRSLYPENESTRQTPFASGDTPINTETAGKSTSSPSVSTSNNETATTSLFSPANPFVQQQRSLYPENESTRQTPFASGDTPINTETAGKSTSSPSVSTSNNETATTSLFSPANPFVQQQRSLYPENESTRQTPF
YPR088C	YPR088C_idr_3	0.850546	0.859100298191	QQQPGAPGANARMPGMPNMPGMPNMPGMPNMPGMPKVTPQMMQQAQQKLKQNPGLMQNMMNMFGGGMGGGMGGGMPDMNEMMKQQQPGAPGANARMPGMPNMPGMPNMPGMPNMPGMPKVTPQMMQQAQQKLKQNPGLMQNMMNMFGGGMGGGMGGGMPDMNEMMKQQQPGAPGANARMPGMPNMPGMPNMPGMPNMPGMPKVTPQMMQQAQQKLKQNPGLMQNMMNMFGGGMGGGMGGGMPDMNEMMKQQQPGAP
