## Supplementary File 2 for "Discovering molecular features of intrinsically disordered regions by using evolution for contrastive learning": filter_179_idr_activations.txt

YBL063W	YBL063W_idr_7	0.812167	0.738135304367	HDSTLKSLLNITTNLLMNQMNELVRSISTSLHDSTLKSLLNITTNLLMNQMNELVRSISTSLHDSTLKSLLNITTNLLMNQMNELVRSISTSLHDSTLKSLLNITTNLLMNQMNELVRSISTSLHDSTLKSLLNITTNLLMNQMNELVRSISTSLHDSTLKSLLNITTNLLMNQMNELVRSISTSLHDSTLKSLLNITTNLLMNQMNELVRSISTSLHDSTLKSLLNITTNLLMNQMNELVRSISTSLHDSTLKSL
YBR041W	YBR041W_idr_1	0.932124	0.847158423245	SPIQVVVFALSRIFLLLFRLIKLIITPIQKSLGYLFGNSPIQVVVFALSRIFLLLFRLIKLIITPIQKSLGYLFGNSPIQVVVFALSRIFLLLFRLIKLIITPIQKSLGYLFGNSPIQVVVFALSRIFLLLFRLIKLIITPIQKSLGYLFGNSPIQVVVFALSRIFLLLFRLIKLIITPIQKSLGYLFGNSPIQVVVFALSRIFLLLFRLIKLIITPIQKSLGYLFGNSPIQVVVFALSRIFLLLFRLIKLIITPI
YBR151W	YBR151W_idr_1	0.797628	0.724921900952	AFLNIFKQKRGDEASQLSAKGREEISQSIKAFLNIFKQKRGDEASQLSAKGREEISQSIKAFLNIFKQKRGDEASQLSAKGREEISQSIKAFLNIFKQKRGDEASQLSAKGREEISQSIKAFLNIFKQKRGDEASQLSAKGREEISQSIKAFLNIFKQKRGDEASQLSAKGREEISQSIKAFLNIFKQKRGDEASQLSAKGREEISQSIKAFLNIFKQKRGDEASQLSAKGREEISQSIKAFLNIFKQKRGDEASQ
YDR332W	YDR332W_idr_3	0.845828	0.768728116069	FDDATVEDLKAIQGEIIAKQQKIDERLRALFQTDEAAMENFDDATVEDLKAIQGEIIAKQQKIDERLRALFQTDEAAMENFDDATVEDLKAIQGEIIAKQQKIDERLRALFQTDEAAMENFDDATVEDLKAIQGEIIAKQQKIDERLRALFQTDEAAMENFDDATVEDLKAIQGEIIAKQQKIDERLRALFQTDEAAMENFDDATVEDLKAIQGEIIAKQQKIDERLRALFQTDEAAMENFDDATVEDLKAIQGEI
YGL022W	YGL022W_idr_1	0.894614	0.81306716204	GSDRSCVLSVFQTILKLVIFVAIFGAAISGSDRSCVLSVFQTILKLVIFVAIFGAAISGSDRSCVLSVFQTILKLVIFVAIFGAAISGSDRSCVLSVFQTILKLVIFVAIFGAAISGSDRSCVLSVFQTILKLVIFVAIFGAAISGSDRSCVLSVFQTILKLVIFVAIFGAAISGSDRSCVLSVFQTILKLVIFVAIFGAAISGSDRSCVLSVFQTILKLVIFVAIFGAAISGSDRSCVLSVFQTILKLVIFVAIF
YGR031W	YGR031W_idr_1	0.815813	0.741449516606	MILGKAGILAQYGTIYVRQNTIRNNLSSCIFKQSLCAFHSLAKVLQQMILGKAGILAQYGTIYVRQNTIRNNLSSCIFKQSLCAFHSLAKVLQQMILGKAGILAQYGTIYVRQNTIRNNLSSCIFKQSLCAFHSLAKVLQQMILGKAGILAQYGTIYVRQNTIRNNLSSCIFKQSLCAFHSLAKVLQQMILGKAGILAQYGTIYVRQNTIRNNLSSCIFKQSLCAFHSLAKVLQQMILGKAGILAQYGTIYVRQNT
YHR039C	YHR039C_idr_3	0.865621	0.786716574507	QIIQDNQKLIGITTLVASIFTLYVLVKIISTPQIIQDNQKLIGITTLVASIFTLYVLVKIISTPQIIQDNQKLIGITTLVASIFTLYVLVKIISTPQIIQDNQKLIGITTLVASIFTLYVLVKIISTPQIIQDNQKLIGITTLVASIFTLYVLVKIISTPQIIQDNQKLIGITTLVASIFTLYVLVKIISTPQIIQDNQKLIGITTLVASIFTLYVLVKIISTPQIIQDNQKLIGITTLVASIFTLYVLVKIISTP
YIL014W	YIL014W_idr_1	0.811142	0.737204313005	LKSLKSRRLILKRLVTLLLSLFFSYLIFSASRNVTSSNLKSLKSRRLILKRLVTLLLSLFFSYLIFSASRNVTSSNLKSLKSRRLILKRLVTLLLSLFFSYLIFSASRNVTSSNLKSLKSRRLILKRLVTLLLSLFFSYLIFSASRNVTSSNLKSLKSRRLILKRLVTLLLSLFFSYLIFSASRNVTSSNLKSLKSRRLILKRLVTLLLSLFFSYLIFSASRNVTSSNLKSLKSRRLILKRLVTLLLSLFFSYLIF
YIL149C	YIL149C_idr_41	0.866248	0.787287271236	EIRALQPKLKEGALHFVQQSEKLRNEVERIQKMIEKIEKMSTIVQLCKKKEMSQEIRALQPKLKEGALHFVQQSEKLRNEVERIQKMIEKIEKMSTIVQLCKKKEMSQEIRALQPKLKEGALHFVQQSEKLRNEVERIQKMIEKIEKMSTIVQLCKKKEMSQEIRALQPKLKEGALHFVQQSEKLRNEVERIQKMIEKIEKMSTIVQLCKKKEMSQEIRALQPKLKEGALHFVQQSEKLRNEVERIQKMIEKIEKM
YJL207C	YJL207C_idr_9	0.776688	0.705890749523	ELISRTSSLKGAFENFDLLTLLYKLQMEEFFMELISRTSSLKGAFENFDLLTLLYKLQMEEFFMELISRTSSLKGAFENFDLLTLLYKLQMEEFFMELISRTSSLKGAFENFDLLTLLYKLQMEEFFMELISRTSSLKGAFENFDLLTLLYKLQMEEFFMELISRTSSLKGAFENFDLLTLLYKLQMEEFFMELISRTSSLKGAFENFDLLTLLYKLQMEEFFMELISRTSSLKGAFENFDLLTLLYKLQMEEFFM
YJR051W	YJR051W_idr_1	0.937108	0.851687539667	IRSVRRVFIYVSIFVLIIVLKRTLSGTDQIRSVRRVFIYVSIFVLIIVLKRTLSGTDQIRSVRRVFIYVSIFVLIIVLKRTLSGTDQIRSVRRVFIYVSIFVLIIVLKRTLSGTDQIRSVRRVFIYVSIFVLIIVLKRTLSGTDQIRSVRRVFIYVSIFVLIIVLKRTLSGTDQIRSVRRVFIYVSIFVLIIVLKRTLSGTDQIRSVRRVFIYVSIFVLIIVLKRTLSGTDQIRSVRRVFIYVSIFVLIIVLKRTL
YJR061W	YJR061W_idr_1	1.02345	0.930162971701	MLSLRRFSMYVLRSLRLHFKKIIITLLTIQLLFITIFMLSLRRFSMYVLRSLRLHFKKIIITLLTIQLLFITIFMLSLRRFSMYVLRSLRLHFKKIIITLLTIQLLFITIFMLSLRRFSMYVLRSLRLHFKKIIITLLTIQLLFITIFMLSLRRFSMYVLRSLRLHFKKIIITLLTIQLLFITIFMLSLRRFSMYVLRSLRLHFKKIIITLLTIQLLFITIFMLSLRRFSMYVLRSLRLHFKKIIITLLTIQLLFI
YKL182W	YKL182W_idr_6	0.795362	0.722862029745	IHFGGEKGKRIRENYSAMIFETIVDGKLKTEKIFKEINEHSTSYTIHFGGEKGKRIRENYSAMIFETIVDGKLKTEKIFKEINEHSTSYTIHFGGEKGKRIRENYSAMIFETIVDGKLKTEKIFKEINEHSTSYTIHFGGEKGKRIRENYSAMIFETIVDGKLKTEKIFKEINEHSTSYTIHFGGEKGKRIRENYSAMIFETIVDGKLKTEKIFKEINEHSTSYTIHFGGEKGKRIRENYSAMIFETIVDGKLKTE
YKR054C	YKR054C_idr_1	0.838592	0.762152183772	CKNEARLANELIEFVAATVTGIKNSPKENEQAFIDYLHCQYLERFQFFCKNEARLANELIEFVAATVTGIKNSPKENEQAFIDYLHCQYLERFQFFCKNEARLANELIEFVAATVTGIKNSPKENEQAFIDYLHCQYLERFQFFCKNEARLANELIEFVAATVTGIKNSPKENEQAFIDYLHCQYLERFQFFCKNEARLANELIEFVAATVTGIKNSPKENEQAFIDYLHCQYLERFQFFCKNEARLANELIEFVA
YKR061W	YKR061W_idr_1	1.1003	1.0	QICKVFLTQVKKLLFVSLLFCLIAQTCWLALVPYQRQLSLDSYFFQICKVFLTQVKKLLFVSLLFCLIAQTCWLALVPYQRQLSLDSYFFQICKVFLTQVKKLLFVSLLFCLIAQTCWLALVPYQRQLSLDSYFFQICKVFLTQVKKLLFVSLLFCLIAQTCWLALVPYQRQLSLDSYFFQICKVFLTQVKKLLFVSLLFCLIAQTCWLALVPYQRQLSLDSYFFQICKVFLTQVKKLLFVSLLFCLIAQTCWLAL
YLR088W	YLR088W_idr_1	0.955364	0.86827983609	ALLEKLHRRIVDMGLVPRIIALLPVISMLCALLEKLHRRIVDMGLVPRIIALLPVISMLCALLEKLHRRIVDMGLVPRIIALLPVISMLCALLEKLHRRIVDMGLVPRIIALLPVISMLCALLEKLHRRIVDMGLVPRIIALLPVISMLCALLEKLHRRIVDMGLVPRIIALLPVISMLCALLEKLHRRIVDMGLVPRIIALLPVISMLCALLEKLHRRIVDMGLVPRIIALLPVISMLCALLEKLHRRIVDMGLV
YLR106C	YLR106C_idr_33	0.841995	0.765244455385	AYLAENENDLKSLRTECIIQLLKLCGDDLELQQIETNEIAYLAENENDLKSLRTECIIQLLKLCGDDLELQQIETNEIAYLAENENDLKSLRTECIIQLLKLCGDDLELQQIETNEIAYLAENENDLKSLRTECIIQLLKLCGDDLELQQIETNEIAYLAENENDLKSLRTECIIQLLKLCGDDLELQQIETNEIAYLAENENDLKSLRTECIIQLLKLCGDDLELQQIETNEIAYLAENENDLKSLRTECIIQLL
YMR183C	YMR183C_idr_2	0.821769	0.746862224329	ARKARKNKIRCLIICFIIFAIVVVVVVVPSVVETRKARKARKNKIRCLIICFIIFAIVVVVVVVPSVVETRKARKARKNKIRCLIICFIIFAIVVVVVVVPSVVETRKARKARKNKIRCLIICFIIFAIVVVVVVVPSVVETRKARKARKNKIRCLIICFIIFAIVVVVVVVPSVVETRKARKARKNKIRCLIICFIIFAIVVVVVVVPSVVETRKARKARKNKIRCLIICFIIFAIVVVVVVVPSVVETRKARKA
YMR207C	YMR207C_idr_41	0.802408	0.729265913365	EEFEISLLIDELKKKFEDRRGNIVLEELTRLVDSKRKREEFEISLLIDELKKKFEDRRGNIVLEELTRLVDSKRKREEFEISLLIDELKKKFEDRRGNIVLEELTRLVDSKRKREEFEISLLIDELKKKFEDRRGNIVLEELTRLVDSKRKREEFEISLLIDELKKKFEDRRGNIVLEELTRLVDSKRKREEFEISLLIDELKKKFEDRRGNIVLEELTRLVDSKRKREEFEISLLIDELKKKFEDRRGNIVLEEL
YOR365C	YOR365C_idr_1	0.823223	0.748183954706	LPIKVFSLSRIFVLLAIFRQIHAISINSSTFQVSNSFTLLNNASTLFLPIKVFSLSRIFVLLAIFRQIHAISINSSTFQVSNSFTLLNNASTLFLPIKVFSLSRIFVLLAIFRQIHAISINSSTFQVSNSFTLLNNASTLFLPIKVFSLSRIFVLLAIFRQIHAISINSSTFQVSNSFTLLNNASTLFLPIKVFSLSRIFVLLAIFRQIHAISINSSTFQVSNSFTLLNNASTLFLPIKVFSLSRIFVLLAIFRQI
YPL050C	YPL050C_idr_1	0.785856	0.714222380066	SLSLVSYRLRKNPWVNIFLPVLAIFLIYIIFFQRDQSLSLVSYRLRKNPWVNIFLPVLAIFLIYIIFFQRDQSLSLVSYRLRKNPWVNIFLPVLAIFLIYIIFFQRDQSLSLVSYRLRKNPWVNIFLPVLAIFLIYIIFFQRDQSLSLVSYRLRKNPWVNIFLPVLAIFLIYIIFFQRDQSLSLVSYRLRKNPWVNIFLPVLAIFLIYIIFFQRDQSLSLVSYRLRKNPWVNIFLPVLAIFLIYIIFFQRDQSLSL
YPL147W	YPL147W_idr_2	0.917215	0.833607910599	NEIEELERKLERVKGWEDERTKLREKLEIINEIEELERKLERVKGWEDERTKLREKLEIINEIEELERKLERVKGWEDERTKLREKLEIINEIEELERKLERVKGWEDERTKLREKLEIINEIEELERKLERVKGWEDERTKLREKLEIINEIEELERKLERVKGWEDERTKLREKLEIINEIEELERKLERVKGWEDERTKLREKLEIINEIEELERKLERVKGWEDERTKLREKLEIINEIEELERKLERVKGW
YPR117W	YPR117W_idr_32	0.831764	0.755946134463	SVTILKELLGNVLTGVRTSVEDYGSILEDDLASNSEFIEHFEKLIREVPSDSVTILKELLGNVLTGVRTSVEDYGSILEDDLASNSEFIEHFEKLIREVPSDSVTILKELLGNVLTGVRTSVEDYGSILEDDLASNSEFIEHFEKLIREVPSDSVTILKELLGNVLTGVRTSVEDYGSILEDDLASNSEFIEHFEKLIREVPSDSVTILKELLGNVLTGVRTSVEDYGSILEDDLASNSEFIEHFEKLIREVPSDS
