## Supplementary File 2 for "Discovering molecular features of intrinsically disordered regions by using evolution for contrastive learning": filter_180_idr_activations.txt

YBL004W	YBL004W_idr_32	1.75106	0.845910221314	VLERRKERRSKRAILAVNAPQISADKKLRKHARSREKRKHEKDENGYYQRRNKRKRAVLERRKERRSKRAILAVNAPQISADKKLRKHARSREKRKHEKDENGYYQRRNKRKRAVLERRKERRSKRAILAVNAPQISADKKLRKHARSREKRKHEKDENGYYQRRNKRKRAVLERRKERRSKRAILAVNAPQISADKKLRKHARSREKRKHEKDENGYYQRRNKRKRAVLERRKERRSKRAILAVNAPQISADKKL
YBR054W	YBR054W_idr_4	1.73166	0.836539347511	KDKKKAKKAKKAKKAKKAQEEEEDVATDSEKDKKKAKKAKKAKKAKKAQEEEEDVATDSEKDKKKAKKAKKAKKAKKAQEEEEDVATDSEKDKKKAKKAKKAKKAKKAQEEEEDVATDSEKDKKKAKKAKKAKKAKKAQEEEEDVATDSEKDKKKAKKAKKAKKAKKAQEEEEDVATDSEKDKKKAKKAKKAKKAKKAQEEEEDVATDSEKDKKKAKKAKKAKKAKKAQEEEEDVATDSEKDKKKAKKAKKAKKAK
YCL031C	YCL031C_idr_6	1.47474	0.712423902898	QVRERKKQEINQLLSKFKEDQERIKVMKAKRKQVRERKKQEINQLLSKFKEDQERIKVMKAKRKQVRERKKQEINQLLSKFKEDQERIKVMKAKRKQVRERKKQEINQLLSKFKEDQERIKVMKAKRKQVRERKKQEINQLLSKFKEDQERIKVMKAKRKQVRERKKQEINQLLSKFKEDQERIKVMKAKRKQVRERKKQEINQLLSKFKEDQERIKVMKAKRKQVRERKKQEINQLLSKFKEDQERIKVMKAKRK
YDL153C	YDL153C_idr_3	1.52017	0.734373373132	TPKRNKDNRNSRVKKRKKYQKAQKKLKSVRAVYSGGQSTPKRNKDNRNSRVKKRKKYQKAQKKLKSVRAVYSGGQSTPKRNKDNRNSRVKKRKKYQKAQKKLKSVRAVYSGGQSTPKRNKDNRNSRVKKRKKYQKAQKKLKSVRAVYSGGQSTPKRNKDNRNSRVKKRKKYQKAQKKLKSVRAVYSGGQSTPKRNKDNRNSRVKKRKKYQKAQKKLKSVRAVYSGGQSTPKRNKDNRNSRVKKRKKYQKAQKKLKS
YDR083W	YDR083W_idr_4	2.07003	1.0	IEERRQKLERRQKFIEVETEKEELEKKRRKIEERRQKLERRQKFIEVETEKEELEKKRRKIEERRQKLERRQKFIEVETEKEELEKKRRKIEERRQKLERRQKFIEVETEKEELEKKRRKIEERRQKLERRQKFIEVETEKEELEKKRRKIEERRQKLERRQKFIEVETEKEELEKKRRKIEERRQKLERRQKFIEVETEKEELEKKRRKIEERRQKLERRQKFIEVETEKEELEKKRRKIEERRQKLERRQKFIE
YER006W	YER006W_idr_1	1.57909	0.762837052459	RVRKRQSRRTSTKLKEGIKKKASAHRKKEKKMAKKDVTWRSRSKKDPGRVRKRQSRRTSTKLKEGIKKKASAHRKKEKKMAKKDVTWRSRSKKDPGRVRKRQSRRTSTKLKEGIKKKASAHRKKEKKMAKKDVTWRSRSKKDPGRVRKRQSRRTSTKLKEGIKKKASAHRKKEKKMAKKDVTWRSRSKKDPGRVRKRQSRRTSTKLKEGIKKKASAHRKKEKKMAKKDVTWRSRSKKDPGRVRKRQSRRTSTKLKE
YER127W	YER127W_idr_3	1.50765	0.728325628794	KRKQKQRERNARMNVIGGEDFGIFSSKRKLEDSTSRRGAKKTRSAWDRAQRRLKRKQKQRERNARMNVIGGEDFGIFSSKRKLEDSTSRRGAKKTRSAWDRAQRRLKRKQKQRERNARMNVIGGEDFGIFSSKRKLEDSTSRRGAKKTRSAWDRAQRRLKRKQKQRERNARMNVIGGEDFGIFSSKRKLEDSTSRRGAKKTRSAWDRAQRRLKRKQKQRERNARMNVIGGEDFGIFSSKRKLEDSTSRRGAKKTRS
YER176W	YER176W_idr_15	2.03989	0.985439043538	NSTRKPRKKGGRRVGRGKKGRKGAKIKKEKKETFEANSTRKPRKKGGRRVGRGKKGRKGAKIKKEKKETFEANSTRKPRKKGGRRVGRGKKGRKGAKIKKEKKETFEANSTRKPRKKGGRRVGRGKKGRKGAKIKKEKKETFEANSTRKPRKKGGRRVGRGKKGRKGAKIKKEKKETFEANSTRKPRKKGGRRVGRGKKGRKGAKIKKEKKETFEANSTRKPRKKGGRRVGRGKKGRKGAKIKKEKKETFEANSTR
YFR016C	YFR016C_idr_11	2.01494	0.973385479102	RRKKNKKKKTTNRRGRNSSNPADTTDLSKQSTLRRKKNKKKKTTNRRGRNSSNPADTTDLSKQSTLRRKKNKKKKTTNRRGRNSSNPADTTDLSKQSTLRRKKNKKKKTTNRRGRNSSNPADTTDLSKQSTLRRKKNKKKKTTNRRGRNSSNPADTTDLSKQSTLRRKKNKKKKTTNRRGRNSSNPADTTDLSKQSTLRRKKNKKKKTTNRRGRNSSNPADTTDLSKQSTLRRKKNKKKKTTNRRGRNSSNPADTT
YGL078C	YGL078C_idr_1	1.46463	0.707538922741	TKEEIADKKRKVVDEEVIEKKKSKKHKKDKKDKKEKKDKKHKKHKKEKKGEKEVEVPEKTKEEIADKKRKVVDEEVIEKKKSKKHKKDKKDKKEKKDKKHKKHKKEKKGEKEVEVPEKTKEEIADKKRKVVDEEVIEKKKSKKHKKDKKDKKEKKDKKHKKHKKEKKGEKEVEVPEKTKEEIADKKRKVVDEEVIEKKKSKKHKKDKKDKKEKKDKKHKKHKKEKKGEKEVEVPEKTKEEIADKKRKVVDEEVIEK
YGL090W	YGL090W_idr_2	1.5555	0.75143913015	NSPGKRMKRRKTVVEPQNLQKKLKDTSRRRANRKISNQSNSPGKRMKRRKTVVEPQNLQKKLKDTSRRRANRKISNQSNSPGKRMKRRKTVVEPQNLQKKLKDTSRRRANRKISNQSNSPGKRMKRRKTVVEPQNLQKKLKDTSRRRANRKISNQSNSPGKRMKRRKTVVEPQNLQKKLKDTSRRRANRKISNQSNSPGKRMKRRKTVVEPQNLQKKLKDTSRRRANRKISNQSNSPGKRMKRRKTVVEPQNLQKK
YGL113W	YGL113W_idr_4	1.662	0.802887197996	DFEKKYKLKLKKRSLNLTKKGLVRRRSKKKTSEKDKGIERITDFEKKYKLKLKKRSLNLTKKGLVRRRSKKKTSEKDKGIERITDFEKKYKLKLKKRSLNLTKKGLVRRRSKKKTSEKDKGIERITDFEKKYKLKLKKRSLNLTKKGLVRRRSKKKTSEKDKGIERITDFEKKYKLKLKKRSLNLTKKGLVRRRSKKKTSEKDKGIERITDFEKKYKLKLKKRSLNLTKKGLVRRRSKKKTSEKDKGIERITDFEK
YGL171W	YGL171W_idr_4	1.45634	0.703538613146	KEKESIKNGKAHKERKQITTVPKMDKAKRRRQQEMIAASKRRKNEELSKKHFSKKEKESIKNGKAHKERKQITTVPKMDKAKRRRQQEMIAASKRRKNEELSKKHFSKKEKESIKNGKAHKERKQITTVPKMDKAKRRRQQEMIAASKRRKNEELSKKHFSKKEKESIKNGKAHKERKQITTVPKMDKAKRRRQQEMIAASKRRKNEELSKKHFSKKEKESIKNGKAHKERKQITTVPKMDKAKRRRQQEMIAASK
YGR005C	YGR005C_idr_2	1.462	0.70626875649	RKKELEADPEKQRQAYLKKQEREEELKKKQQQQKRRNNRKKFNHRVMRKKELEADPEKQRQAYLKKQEREEELKKKQQQQKRRNNRKKFNHRVMRKKELEADPEKQRQAYLKKQEREEELKKKQQQQKRRNNRKKFNHRVMRKKELEADPEKQRQAYLKKQEREEELKKKQQQQKRRNNRKKFNHRVMRKKELEADPEKQRQAYLKKQEREEELKKKQQQQKRRNNRKKFNHRVMRKKELEADPEKQRQAYLKKQE
YGR245C	YGR245C_idr_9	1.57763	0.762128371561	VNKKTGRRGKKLENAIKTVKKKKKNGPGAPVNKKTGRRGKKLENAIKTVKKKKKNGPGAPVNKKTGRRGKKLENAIKTVKKKKKNGPGAPVNKKTGRRGKKLENAIKTVKKKKKNGPGAPVNKKTGRRGKKLENAIKTVKKKKKNGPGAPVNKKTGRRGKKLENAIKTVKKKKKNGPGAPVNKKTGRRGKKLENAIKTVKKKKKNGPGAPVNKKTGRRGKKLENAIKTVKKKKKNGPGAPVNKKTGRRGKKLENAI
YHL034C	YHL034C_idr_2	1.86178	0.899398986078	RGGFRGRGGFRGRGGFRGGFRGGYRGGFRGRGNFRGRGGARGGFRGGFRGRGGFRGRGGFRGGFRGGYRGGFRGRGNFRGRGGARGGFRGGFRGRGGFRGRGGFRGGFRGGYRGGFRGRGNFRGRGGARGGFRGGFRGRGGFRGRGGFRGGFRGGYRGGFRGRGNFRGRGGARGGFRGGFRGRGGFRGRGGFRGGFRGGYRGGFRGRGNFRGRGGARGGFRGGFRGRGGFRGRGGFRGGFRGGYRGGFRGRGNFRG
YIL075C	YIL075C_idr_9	1.47318	0.711672433937	RAKARAKKTKKEKGPNEEEKKKEHEEKEKERETNKKGIKETKENDEEFYKNKYSSKRAKARAKKTKKEKGPNEEEKKKEHEEKEKERETNKKGIKETKENDEEFYKNKYSSKRAKARAKKTKKEKGPNEEEKKKEHEEKEKERETNKKGIKETKENDEEFYKNKYSSKRAKARAKKTKKEKGPNEEEKKKEHEEKEKERETNKKGIKETKENDEEFYKNKYSSKRAKARAKKTKKEKGPNEEEKKKEHEEKEKERE
YIL154C	YIL154C_idr_4	2.00556	0.968855818393	RGHRERGRSKKKRGERDSNVSSLSRSRSRASSRSRRGHRERGRSKKKRGERDSNVSSLSRSRSRASSRSRRGHRERGRSKKKRGERDSNVSSLSRSRSRASSRSRRGHRERGRSKKKRGERDSNVSSLSRSRSRASSRSRRGHRERGRSKKKRGERDSNVSSLSRSRSRASSRSRRGHRERGRSKKKRGERDSNVSSLSRSRSRASSRSRRGHRERGRSKKKRGERDSNVSSLSRSRSRASSRSRRGHRERGRSKK
YJL131C	YJL131C_idr_4	1.88144	0.908894365659	PQNNDKRALKELRKKERQEKLQKRIQRKKMNEMPQNNDKRALKELRKKERQEKLQKRIQRKKMNEMPQNNDKRALKELRKKERQEKLQKRIQRKKMNEMPQNNDKRALKELRKKERQEKLQKRIQRKKMNEMPQNNDKRALKELRKKERQEKLQKRIQRKKMNEMPQNNDKRALKELRKKERQEKLQKRIQRKKMNEMPQNNDKRALKELRKKERQEKLQKRIQRKKMNEMPQNNDKRALKELRKKERQEKLQKRI
YJL148W	YJL148W_idr_2	1.5161	0.732406331574	EVKENKKEPKKRSHHDDEEESSEKKKKKKEKREKREKKDKKDKKKKHRDEVKENKKEPKKRSHHDDEEESSEKKKKKKEKREKREKKDKKDKKKKHRDEVKENKKEPKKRSHHDDEEESSEKKKKKKEKREKREKKDKKDKKKKHRDEVKENKKEPKKRSHHDDEEESSEKKKKKKEKREKREKKDKKDKKKKHRDEVKENKKEPKKRSHHDDEEESSEKKKKKKEKREKREKKDKKDKKKKHRDEVKENKKEPKK
YJR005C-A	YJR005C-A_idr_1	1.50959	0.729258443127	HNTGKRYSETAKKVAAGRARKRRQAYEKDQHNTGKRYSETAKKVAAGRARKRRQAYEKDQHNTGKRYSETAKKVAAGRARKRRQAYEKDQHNTGKRYSETAKKVAAGRARKRRQAYEKDQHNTGKRYSETAKKVAAGRARKRRQAYEKDQHNTGKRYSETAKKVAAGRARKRRQAYEKDQHNTGKRYSETAKKVAAGRARKRRQAYEKDQHNTGKRYSETAKKVAAGRARKRRQAYEKDQHNTGKRYSETAKKVAA
YKL082C	YKL082C_idr_5	1.62702	0.785990923172	TISERQKRREENLRIRKDNKGKKRNKQEKMKRKYVGSAVPKKRAGFEGRLKTGKKKGGPKTISERQKRREENLRIRKDNKGKKRNKQEKMKRKYVGSAVPKKRAGFEGRLKTGKKKGGPKTISERQKRREENLRIRKDNKGKKRNKQEKMKRKYVGSAVPKKRAGFEGRLKTGKKKGGPKTISERQKRREENLRIRKDNKGKKRNKQEKMKRKYVGSAVPKKRAGFEGRLKTGKKKGGPKTISERQKRREENLRIR
YKL113C	YKL113C_idr_1	1.56062	0.753914618291	TKEQLAAAAKRAQENKKLNKNKNKVTKGRRTKEQLAAAAKRAQENKKLNKNKNKVTKGRRTKEQLAAAAKRAQENKKLNKNKNKVTKGRRTKEQLAAAAKRAQENKKLNKNKNKVTKGRRTKEQLAAAAKRAQENKKLNKNKNKVTKGRRTKEQLAAAAKRAQENKKLNKNKNKVTKGRRTKEQLAAAAKRAQENKKLNKNKNKVTKGRRTKEQLAAAAKRAQENKKLNKNKNKVTKGRRTKEQLAAAAKRAQENK
YKL114C	YKL114C_idr_2	1.53648	0.742251962838	KQKKRAGGTKRKKATAEPSDNDILSQMTKKRKTKKEKQKKRAGGTKRKKATAEPSDNDILSQMTKKRKTKKEKQKKRAGGTKRKKATAEPSDNDILSQMTKKRKTKKEKQKKRAGGTKRKKATAEPSDNDILSQMTKKRKTKKEKQKKRAGGTKRKKATAEPSDNDILSQMTKKRKTKKEKQKKRAGGTKRKKATAEPSDNDILSQMTKKRKTKKEKQKKRAGGTKRKKATAEPSDNDILSQMTKKRKTKKEKQKK
YKL122C	YKL122C_idr_3	1.56135	0.75426602174	KKTATEPKQKANAVQNNNGNSAASKKKKNKNKGKKKRKKTATEPKQKANAVQNNNGNSAASKKKKNKNKGKKKRKKTATEPKQKANAVQNNNGNSAASKKKKNKNKGKKKRKKTATEPKQKANAVQNNNGNSAASKKKKNKNKGKKKRKKTATEPKQKANAVQNNNGNSAASKKKKNKNKGKKKRKKTATEPKQKANAVQNNNGNSAASKKKKNKNKGKKKRKKTATEPKQKANAVQNNNGNSAASKKKKNKNKGK
YLR002C	YLR002C_idr_3	1.45464	0.702717001707	LKGNVSAPKLKKKDRVHLSKKQRKARKEMQQIEEEMRNLKGNVSAPKLKKKDRVHLSKKQRKARKEMQQIEEEMRNLKGNVSAPKLKKKDRVHLSKKQRKARKEMQQIEEEMRNLKGNVSAPKLKKKDRVHLSKKQRKARKEMQQIEEEMRNLKGNVSAPKLKKKDRVHLSKKQRKARKEMQQIEEEMRNLKGNVSAPKLKKKDRVHLSKKQRKARKEMQQIEEEMRNLKGNVSAPKLKKKDRVHLSKKQRKARKE
YLR321C	YLR321C_idr_9	1.75823	0.849375075441	EKERNLRRLKRETDRLSRRGRRRLDDLETTMRMEKERNLRRLKRETDRLSRRGRRRLDDLETTMRMEKERNLRRLKRETDRLSRRGRRRLDDLETTMRMEKERNLRRLKRETDRLSRRGRRRLDDLETTMRMEKERNLRRLKRETDRLSRRGRRRLDDLETTMRMEKERNLRRLKRETDRLSRRGRRRLDDLETTMRMEKERNLRRLKRETDRLSRRGRRRLDDLETTMRMEKERNLRRLKRETDRLSRRGRRRLD
YML093W	YML093W_idr_14	1.59897	0.772437530579	KARRLKKIKSKTYRKIKKKELMKNRELAAVSSDEDNEDHDIARAKARRLKKIKSKTYRKIKKKELMKNRELAAVSSDEDNEDHDIARAKARRLKKIKSKTYRKIKKKELMKNRELAAVSSDEDNEDHDIARAKARRLKKIKSKTYRKIKKKELMKNRELAAVSSDEDNEDHDIARAKARRLKKIKSKTYRKIKKKELMKNRELAAVSSDEDNEDHDIARAKARRLKKIKSKTYRKIKKKELMKNRELAAVSSDEDN
YMR269W	YMR269W_idr_5	1.53763	0.742805155484	GKKEEASFVVSSASSSKGKKRRRRDEDDNKVKRKKLKKDKKTSNDSESKKKKKKKSKKESKKGKKSKHSSDEGDKSKHKKSKKSKKHKKEESSARRDRKEHIGKKEEASFVVSSASSSKGKKRRRRDEDDNKVKRKKLKKDKKTSNDSESKKKKKKKSKKESKKGKKSKHSSDEGDKSKHKKSKKSKKHKKEESSARRDRKEHIGKKEEASFVVSSASSSKGKKRRRRDEDDNKVKRKKLKKDKKTSNDSESKKKK
YNL059C	YNL059C_idr_5	1.49097	0.720263275011	EEELRIQAEKRKETGKRLQEQARLKRMEKLEEELRIQAEKRKETGKRLQEQARLKRMEKLEEELRIQAEKRKETGKRLQEQARLKRMEKLEEELRIQAEKRKETGKRLQEQARLKRMEKLEEELRIQAEKRKETGKRLQEQARLKRMEKLEEELRIQAEKRKETGKRLQEQARLKRMEKLEEELRIQAEKRKETGKRLQEQARLKRMEKLEEELRIQAEKRKETGKRLQEQARLKRMEKLEEELRIQAEKRKETGK
YNL072W	YNL072W_idr_3	1.46189	0.706216581544	RKNAAQKTKQLQLQMVAKPVRRKRLRTLDNWYRRKNAAQKTKQLQLQMVAKPVRRKRLRTLDNWYRRKNAAQKTKQLQLQMVAKPVRRKRLRTLDNWYRRKNAAQKTKQLQLQMVAKPVRRKRLRTLDNWYRRKNAAQKTKQLQLQMVAKPVRRKRLRTLDNWYRRKNAAQKTKQLQLQMVAKPVRRKRLRTLDNWYRRKNAAQKTKQLQLQMVAKPVRRKRLRTLDNWYRRKNAAQKTKQLQLQMVAKPVRRKRL
YOL112W	YOL112W_idr_3	1.48812	0.718887664691	GITQEKIDRGREYVAMARNRQRASSRPKERRKGITQEKIDRGREYVAMARNRQRASSRPKERRKGITQEKIDRGREYVAMARNRQRASSRPKERRKGITQEKIDRGREYVAMARNRQRASSRPKERRKGITQEKIDRGREYVAMARNRQRASSRPKERRKGITQEKIDRGREYVAMARNRQRASSRPKERRKGITQEKIDRGREYVAMARNRQRASSRPKERRKGITQEKIDRGREYVAMARNRQRASSRPKERRK
YOL114C	YOL114C_idr_2	1.54457	0.746159843305	KKWNKIKEKANKERLLDKKVHSDKKKNRSKIKFNYKKWNKIKEKANKERLLDKKVHSDKKKNRSKIKFNYKKWNKIKEKANKERLLDKKVHSDKKKNRSKIKFNYKKWNKIKEKANKERLLDKKVHSDKKKNRSKIKFNYKKWNKIKEKANKERLLDKKVHSDKKKNRSKIKFNYKKWNKIKEKANKERLLDKKVHSDKKKNRSKIKFNYKKWNKIKEKANKERLLDKKVHSDKKKNRSKIKFNYKKWNKIKEKAN
YOR308C	YOR308C_idr_4	1.51534	0.732037133359	NKKKRAKMKSRIEARKNTPENGSLFEFDDNNKKKRAKMKSRIEARKNTPENGSLFEFDDNNKKKRAKMKSRIEARKNTPENGSLFEFDDNNKKKRAKMKSRIEARKNTPENGSLFEFDDNNKKKRAKMKSRIEARKNTPENGSLFEFDDNNKKKRAKMKSRIEARKNTPENGSLFEFDDNNKKKRAKMKSRIEARKNTPENGSLFEFDDNNKKKRAKMKSRIEARKNTPENGSLFEFDDNNKKKRAKMKSRIEARK
YPL094C	YPL094C_idr_2	1.76661	0.85342203151	SYKKKLKRMKKKQAKRESNKKKAINEKAEQNSYKKKLKRMKKKQAKRESNKKKAINEKAEQNSYKKKLKRMKKKQAKRESNKKKAINEKAEQNSYKKKLKRMKKKQAKRESNKKKAINEKAEQNSYKKKLKRMKKKQAKRESNKKKAINEKAEQNSYKKKLKRMKKKQAKRESNKKKAINEKAEQNSYKKKLKRMKKKQAKRESNKKKAINEKAEQNSYKKKLKRMKKKQAKRESNKKKAINEKAEQNSYKKKLKR
