## Supplementary File 2 for "Discovering molecular features of intrinsically disordered regions by using evolution for contrastive learning": filter_181_idr_activations.txt

YBR054W	YBR054W_idr_4	1.61421	0.996755779373	KDKKKAKKAKKAKKAKKAQEEEEDVATDSEKDKKKAKKAKKAKKAKKAQEEEEDVATDSEKDKKKAKKAKKAKKAKKAQEEEEDVATDSEKDKKKAKKAKKAKKAKKAQEEEEDVATDSEKDKKKAKKAKKAKKAKKAQEEEEDVATDSEKDKKKAKKAKKAKKAKKAQEEEEDVATDSEKDKKKAKKAKKAKKAKKAQEEEEDVATDSEKDKKKAKKAKKAKKAKKAQEEEEDVATDSEKDKKKAKKAKKAKKAK
YDL153C	YDL153C_idr_3	1.18796	0.733548515463	TPKRNKDNRNSRVKKRKKYQKAQKKLKSVRAVYSGGQSTPKRNKDNRNSRVKKRKKYQKAQKKLKSVRAVYSGGQSTPKRNKDNRNSRVKKRKKYQKAQKKLKSVRAVYSGGQSTPKRNKDNRNSRVKKRKKYQKAQKKLKSVRAVYSGGQSTPKRNKDNRNSRVKKRKKYQKAQKKLKSVRAVYSGGQSTPKRNKDNRNSRVKKRKKYQKAQKKLKSVRAVYSGGQSTPKRNKDNRNSRVKKRKKYQKAQKKLKS
YDR026C	YDR026C_idr_2	1.5198	0.938458445702	IKKTKKKLKKQKKRKHGSKMSHEDEDTDMDWYLKTSIKKTKKKLKKQKKRKHGSKMSHEDEDTDMDWYLKTSIKKTKKKLKKQKKRKHGSKMSHEDEDTDMDWYLKTSIKKTKKKLKKQKKRKHGSKMSHEDEDTDMDWYLKTSIKKTKKKLKKQKKRKHGSKMSHEDEDTDMDWYLKTSIKKTKKKLKKQKKRKHGSKMSHEDEDTDMDWYLKTSIKKTKKKLKKQKKRKHGSKMSHEDEDTDMDWYLKTSIKKT
YDR033W	YDR033W_idr_5	1.35391	0.836024091428	EAVMAPKAPVASPRPAATPNLSKDKKKKSKKSKKSKKSKKSEEEAVMAPKAPVASPRPAATPNLSKDKKKKSKKSKKSKKSKKSEEEAVMAPKAPVASPRPAATPNLSKDKKKKSKKSKKSKKSKKSEEEAVMAPKAPVASPRPAATPNLSKDKKKKSKKSKKSKKSKKSEEEAVMAPKAPVASPRPAATPNLSKDKKKKSKKSKKSKKSKKSEEEAVMAPKAPVASPRPAATPNLSKDKKKKSKKSKKSKKSKKS
YDR365C	YDR365C_idr_4	1.2197	0.753150754125	KERSKRVKNKKRKLGGSENNMTNNADDNEDIGNLVNKLKKKSKSSKKVKVKERSKRVKNKKRKLGGSENNMTNNADDNEDIGNLVNKLKKKSKSSKKVKVKERSKRVKNKKRKLGGSENNMTNNADDNEDIGNLVNKLKKKSKSSKKVKVKERSKRVKNKKRKLGGSENNMTNNADDNEDIGNLVNKLKKKSKSSKKVKVKERSKRVKNKKRKLGGSENNMTNNADDNEDIGNLVNKLKKKSKSSKKVKVKERSKR
YER006W	YER006W_idr_1	1.58607	0.979379732811	RVRKRQSRRTSTKLKEGIKKKASAHRKKEKKMAKKDVTWRSRSKKDPGRVRKRQSRRTSTKLKEGIKKKASAHRKKEKKMAKKDVTWRSRSKKDPGRVRKRQSRRTSTKLKEGIKKKASAHRKKEKKMAKKDVTWRSRSKKDPGRVRKRQSRRTSTKLKEGIKKKASAHRKKEKKMAKKDVTWRSRSKKDPGRVRKRQSRRTSTKLKEGIKKKASAHRKKEKKMAKKDVTWRSRSKKDPGRVRKRQSRRTSTKLKE
YER176W	YER176W_idr_15	1.61947	1.0	NSTRKPRKKGGRRVGRGKKGRKGAKIKKEKKETFEANSTRKPRKKGGRRVGRGKKGRKGAKIKKEKKETFEANSTRKPRKKGGRRVGRGKKGRKGAKIKKEKKETFEANSTRKPRKKGGRRVGRGKKGRKGAKIKKEKKETFEANSTRKPRKKGGRRVGRGKKGRKGAKIKKEKKETFEANSTRKPRKKGGRRVGRGKKGRKGAKIKKEKKETFEANSTRKPRKKGGRRVGRGKKGRKGAKIKKEKKETFEANSTR
YFR016C	YFR016C_idr_11	1.15303	0.711983314638	RRKKNKKKKTTNRRGRNSSNPADTTDLSKQSTLRRKKNKKKKTTNRRGRNSSNPADTTDLSKQSTLRRKKNKKKKTTNRRGRNSSNPADTTDLSKQSTLRRKKNKKKKTTNRRGRNSSNPADTTDLSKQSTLRRKKNKKKKTTNRRGRNSSNPADTTDLSKQSTLRRKKNKKKKTTNRRGRNSSNPADTTDLSKQSTLRRKKNKKKKTTNRRGRNSSNPADTTDLSKQSTLRRKKNKKKKTTNRRGRNSSNPADTT
YGL078C	YGL078C_idr_1	1.33314	0.82319376675	TKEEIADKKRKVVDEEVIEKKKSKKHKKDKKDKKEKKDKKHKKHKKEKKGEKEVEVPEKTKEEIADKKRKVVDEEVIEKKKSKKHKKDKKDKKEKKDKKHKKHKKEKKGEKEVEVPEKTKEEIADKKRKVVDEEVIEKKKSKKHKKDKKDKKEKKDKKHKKHKKEKKGEKEVEVPEKTKEEIADKKRKVVDEEVIEKKKSKKHKKDKKDKKEKKDKKHKKHKKEKKGEKEVEVPEKTKEEIADKKRKVVDEEVIEK
YGL113W	YGL113W_idr_4	1.56038	0.963515050076	DFEKKYKLKLKKRSLNLTKKGLVRRRSKKKTSEKDKGIERITDFEKKYKLKLKKRSLNLTKKGLVRRRSKKKTSEKDKGIERITDFEKKYKLKLKKRSLNLTKKGLVRRRSKKKTSEKDKGIERITDFEKKYKLKLKKRSLNLTKKGLVRRRSKKKTSEKDKGIERITDFEKKYKLKLKKRSLNLTKKGLVRRRSKKKTSEKDKGIERITDFEKKYKLKLKKRSLNLTKKGLVRRRSKKKTSEKDKGIERITDFEK
YGR027C	YGR027C_idr_1	1.21709	0.751535526362	PPKQQLSKAAKAAAALAGGKKSKKKWSKKPPKQQLSKAAKAAAALAGGKKSKKKWSKKPPKQQLSKAAKAAAALAGGKKSKKKWSKKPPKQQLSKAAKAAAALAGGKKSKKKWSKKPPKQQLSKAAKAAAALAGGKKSKKKWSKKPPKQQLSKAAKAAAALAGGKKSKKKWSKKPPKQQLSKAAKAAAALAGGKKSKKKWSKKPPKQQLSKAAKAAAALAGGKKSKKKWSKKPPKQQLSKAAKAAAALAGGKKSKK
YGR185C	YGR185C_idr_2	1.15496	0.713174400653	KSKKAKKPKNKGTKYPGATKTNEIATKLEETKLKSKKAKKPKNKGTKYPGATKTNEIATKLEETKLKSKKAKKPKNKGTKYPGATKTNEIATKLEETKLKSKKAKKPKNKGTKYPGATKTNEIATKLEETKLKSKKAKKPKNKGTKYPGATKTNEIATKLEETKLKSKKAKKPKNKGTKYPGATKTNEIATKLEETKLKSKKAKKPKNKGTKYPGATKTNEIATKLEETKLKSKKAKKPKNKGTKYPGATKTNEIA
YGR280C	YGR280C_idr_4	1.23433	0.762180659799	RNYSNAKKRKREGDDSEDEDDDDKEDKDSDKKKHKKHKKHKKDKKKDKKDKKEHKKHKKEEKRLKKEKRAEKTKETKKTSKLKSSESASNIPDAVNTRLSVRSRNYSNAKKRKREGDDSEDEDDDDKEDKDSDKKKHKKHKKHKKDKKKDKKDKKEHKKHKKEEKRLKKEKRAEKTKETKKTSKLKSSESASNIPDAVNTRLSVRSRNYSNAKKRKREGDDSEDEDDDDKEDKDSDKKKHKKHKKHKKDKKKDKKD
YHL010C	YHL010C_idr_9	1.19678	0.738993164634	VKEGTILIQQPHGAAQASKSKKKRNKNKKAGKVKEGTILIQQPHGAAQASKSKKKRNKNKKAGKVKEGTILIQQPHGAAQASKSKKKRNKNKKAGKVKEGTILIQQPHGAAQASKSKKKRNKNKKAGKVKEGTILIQQPHGAAQASKSKKKRNKNKKAGKVKEGTILIQQPHGAAQASKSKKKRNKNKKAGKVKEGTILIQQPHGAAQASKSKKKRNKNKKAGKVKEGTILIQQPHGAAQASKSKKKRNKNKKAGK
YJL148W	YJL148W_idr_2	1.27855	0.789485465711	EVKENKKEPKKRSHHDDEEESSEKKKKKKEKREKREKKDKKDKKKKHRDEVKENKKEPKKRSHHDDEEESSEKKKKKKEKREKREKKDKKDKKKKHRDEVKENKKEPKKRSHHDDEEESSEKKKKKKEKREKREKKDKKDKKKKHRDEVKENKKEPKKRSHHDDEEESSEKKKKKKEKREKREKKDKKDKKKKHRDEVKENKKEPKKRSHHDDEEESSEKKKKKKEKREKREKKDKKDKKKKHRDEVKENKKEPKK
YKL114C	YKL114C_idr_2	1.48009	0.913933453912	KQKKRAGGTKRKKATAEPSDNDILSQMTKKRKTKKEKQKKRAGGTKRKKATAEPSDNDILSQMTKKRKTKKEKQKKRAGGTKRKKATAEPSDNDILSQMTKKRKTKKEKQKKRAGGTKRKKATAEPSDNDILSQMTKKRKTKKEKQKKRAGGTKRKKATAEPSDNDILSQMTKKRKTKKEKQKKRAGGTKRKKATAEPSDNDILSQMTKKRKTKKEKQKKRAGGTKRKKATAEPSDNDILSQMTKKRKTKKEKQKK
YKL122C	YKL122C_idr_3	1.27081	0.784707724599	KKTATEPKQKANAVQNNNGNSAASKKKKNKNKGKKKRKKTATEPKQKANAVQNNNGNSAASKKKKNKNKGKKKRKKTATEPKQKANAVQNNNGNSAASKKKKNKNKGKKKRKKTATEPKQKANAVQNNNGNSAASKKKKNKNKGKKKRKKTATEPKQKANAVQNNNGNSAASKKKKNKNKGKKKRKKTATEPKQKANAVQNNNGNSAASKKKKNKNKGKKKRKKTATEPKQKANAVQNNNGNSAASKKKKNKNKGK
YLR197W	YLR197W_idr_2	1.16801	0.721228824473	KNELAIQEAMELYNKDKPAAEVEETKEKESSKKRKLEDDDEEKKEKKEKKSKKEKKEKKEKKDKKEKKDKKEKKDKKKKSKDKNELAIQEAMELYNKDKPAAEVEETKEKESSKKRKLEDDDEEKKEKKEKKSKKEKKEKKEKKDKKEKKDKKEKKDKKKKSKDKNELAIQEAMELYNKDKPAAEVEETKEKESSKKRKLEDDDEEKKEKKEKKSKKEKKEKKEKKDKKEKKDKKEKKDKKKKSKDKNELAIQEAM
YLR333C	YLR333C_idr_1	1.21709	0.751535526362	PPKQQLSKAAKAAAALAGGKKSKKKWSKKPPKQQLSKAAKAAAALAGGKKSKKKWSKKPPKQQLSKAAKAAAALAGGKKSKKKWSKKPPKQQLSKAAKAAAALAGGKKSKKKWSKKPPKQQLSKAAKAAAALAGGKKSKKKWSKKPPKQQLSKAAKAAAALAGGKKSKKKWSKKPPKQQLSKAAKAAAALAGGKKSKKKWSKKPPKQQLSKAAKAAAALAGGKKSKKKWSKKPPKQQLSKAAKAAAALAGGKKSKK
YML093W	YML093W_idr_14	1.15057	0.71046216066	KARRLKKIKSKTYRKIKKKELMKNRELAAVSSDEDNEDHDIARAKARRLKKIKSKTYRKIKKKELMKNRELAAVSSDEDNEDHDIARAKARRLKKIKSKTYRKIKKKELMKNRELAAVSSDEDNEDHDIARAKARRLKKIKSKTYRKIKKKELMKNRELAAVSSDEDNEDHDIARAKARRLKKIKSKTYRKIKKKELMKNRELAAVSSDEDNEDHDIARAKARRLKKIKSKTYRKIKKKELMKNRELAAVSSDEDN
YMR269W	YMR269W_idr_5	1.57383	0.971819306782	GKKEEASFVVSSASSSKGKKRRRRDEDDNKVKRKKLKKDKKTSNDSESKKKKKKKSKKESKKGKKSKHSSDEGDKSKHKKSKKSKKHKKEESSARRDRKEHIGKKEEASFVVSSASSSKGKKRRRRDEDDNKVKRKKLKKDKKTSNDSESKKKKKKKSKKESKKGKKSKHSSDEGDKSKHKKSKKSKKHKKEESSARRDRKEHIGKKEEASFVVSSASSSKGKKRRRRDEDDNKVKRKKLKKDKKTSNDSESKKKK
YOL114C	YOL114C_idr_2	1.24618	0.769496920924	KKWNKIKEKANKERLLDKKVHSDKKKNRSKIKFNYKKWNKIKEKANKERLLDKKVHSDKKKNRSKIKFNYKKWNKIKEKANKERLLDKKVHSDKKKNRSKIKFNYKKWNKIKEKANKERLLDKKVHSDKKKNRSKIKFNYKKWNKIKEKANKERLLDKKVHSDKKKNRSKIKFNYKKWNKIKEKANKERLLDKKVHSDKKKNRSKIKFNYKKWNKIKEKANKERLLDKKVHSDKKKNRSKIKFNYKKWNKIKEKAN
YOR308C	YOR308C_idr_4	1.17505	0.725576829465	NKKKRAKMKSRIEARKNTPENGSLFEFDDNNKKKRAKMKSRIEARKNTPENGSLFEFDDNNKKKRAKMKSRIEARKNTPENGSLFEFDDNNKKKRAKMKSRIEARKNTPENGSLFEFDDNNKKKRAKMKSRIEARKNTPENGSLFEFDDNNKKKRAKMKSRIEARKNTPENGSLFEFDDNNKKKRAKMKSRIEARKNTPENGSLFEFDDNNKKKRAKMKSRIEARKNTPENGSLFEFDDNNKKKRAKMKSRIEARK
YPL094C	YPL094C_idr_2	1.51038	0.932641697168	SYKKKLKRMKKKQAKRESNKKKAINEKAEQNSYKKKLKRMKKKQAKRESNKKKAINEKAEQNSYKKKLKRMKKKQAKRESNKKKAINEKAEQNSYKKKLKRMKKKQAKRESNKKKAINEKAEQNSYKKKLKRMKKKQAKRESNKKKAINEKAEQNSYKKKLKRMKKKQAKRESNKKKAINEKAEQNSYKKKLKRMKKKQAKRESNKKKAINEKAEQNSYKKKLKRMKKKQAKRESNKKKAINEKAEQNSYKKKLKR
YPL210C	YPL210C_idr_3	1.21358	0.749370577916	ESSAKRSKNTAVSKVQKRKVLELKKKRKIKRLEKFLESSAKRSKNTAVSKVQKRKVLELKKKRKIKRLEKFLESSAKRSKNTAVSKVQKRKVLELKKKRKIKRLEKFLESSAKRSKNTAVSKVQKRKVLELKKKRKIKRLEKFLESSAKRSKNTAVSKVQKRKVLELKKKRKIKRLEKFLESSAKRSKNTAVSKVQKRKVLELKKKRKIKRLEKFLESSAKRSKNTAVSKVQKRKVLELKKKRKIKRLEKFLESSA
