## Supplementary File 2 for "Discovering molecular features of intrinsically disordered regions by using evolution for contrastive learning": filter_182_idr_activations.txt

YBL022C	YBL022C_idr_3	0.794693	0.748286589885	IEDSPTSSADSKPKESVSSEEKAENNAKSSSEKTKDNNSEKTSDDIEALIEDSPTSSADSKPKESVSSEEKAENNAKSSSEKTKDNNSEKTSDDIEALIEDSPTSSADSKPKESVSSEEKAENNAKSSSEKTKDNNSEKTSDDIEALIEDSPTSSADSKPKESVSSEEKAENNAKSSSEKTKDNNSEKTSDDIEALIEDSPTSSADSKPKESVSSEEKAENNAKSSSEKTKDNNSEKTSDDIEALIEDSPTSSADS
YBR245C	YBR245C_idr_13	0.791646	0.745417754631	TSLKKKENKADSKDALLSMIQHGAADVFKSGTSTGSAGTPEPGSGEKGDDIDLDELLLKSENKTKSLNAKYETLGLDDLQKFNQDTSLKKKENKADSKDALLSMIQHGAADVFKSGTSTGSAGTPEPGSGEKGDDIDLDELLLKSENKTKSLNAKYETLGLDDLQKFNQDTSLKKKENKADSKDALLSMIQHGAADVFKSGTSTGSAGTPEPGSGEKGDDIDLDELLLKSENKTKSLNAKYETLGLDDLQKFNQDT
YCR052W	YCR052W_idr_3	0.806132	0.759057742858	EAQDGSNDAEDSSNENNNKNGAGDDDGVEGSEAQDGSNDAEDSSNENNNKNGAGDDDGVEGSEAQDGSNDAEDSSNENNNKNGAGDDDGVEGSEAQDGSNDAEDSSNENNNKNGAGDDDGVEGSEAQDGSNDAEDSSNENNNKNGAGDDDGVEGSEAQDGSNDAEDSSNENNNKNGAGDDDGVEGSEAQDGSNDAEDSSNENNNKNGAGDDDGVEGSEAQDGSNDAEDSSNENNNKNGAGDDDGVEGSEAQDGSND
YDL002C	YDL002C_idr_4	0.75961	0.715252386337	ISNIDADDDKEENEQKIKNNEEGSSTKVADSKGGEDGSLVSSNISNIDADDDKEENEQKIKNNEEGSSTKVADSKGGEDGSLVSSNISNIDADDDKEENEQKIKNNEEGSSTKVADSKGGEDGSLVSSNISNIDADDDKEENEQKIKNNEEGSSTKVADSKGGEDGSLVSSNISNIDADDDKEENEQKIKNNEEGSSTKVADSKGGEDGSLVSSNISNIDADDDKEENEQKIKNNEEGSSTKVADSKGGEDGSLVS
YDL014W	YDL014W_idr_1	0.783504	0.737751213906	SFRPGSRGGSRGGSRGGFGGRGGSRGGARGGSRGGFGGRGGSRGGARGGSRGGFGGRGGSRGGARGGSRGGRGGAAGGARGSFRPGSRGGSRGGSRGGFGGRGGSRGGARGGSRGGFGGRGGSRGGARGGSRGGFGGRGGSRGGARGGSRGGRGGAAGGARGSFRPGSRGGSRGGSRGGFGGRGGSRGGARGGSRGGFGGRGGSRGGARGGSRGGFGGRGGSRGGARGGSRGGRGGAAGGARGSFRPGSRGGSRGG
YDL058W	YDL058W_idr_4	0.75005	0.70625082362	NNSTNNVGDNAKENGGSNKSDKESDSDKDTDGKDGTEYENNSTNNVGDNAKENGGSNKSDKESDSDKDTDGKDGTEYENNSTNNVGDNAKENGGSNKSDKESDSDKDTDGKDGTEYENNSTNNVGDNAKENGGSNKSDKESDSDKDTDGKDGTEYENNSTNNVGDNAKENGGSNKSDKESDSDKDTDGKDGTEYENNSTNNVGDNAKENGGSNKSDKESDSDKDTDGKDGTEYENNSTNNVGDNAKENGGSNKSDK
YDL074C	YDL074C_idr_4	0.8007	0.753942712195	DAVKELREDEKESNENNIKSGNKDSSAINGDNTSKKSEKGDELVQAEDERKEDAENEKLELDLKFSDDAVKELREDEKESNENNIKSGNKDSSAINGDNTSKKSEKGDELVQAEDERKEDAENEKLELDLKFSDDAVKELREDEKESNENNIKSGNKDSSAINGDNTSKKSEKGDELVQAEDERKEDAENEKLELDLKFSDDAVKELREDEKESNENNIKSGNKDSSAINGDNTSKKSEKGDELVQAEDERKEDAE
YDL212W	YDL212W_idr_3	0.818757	0.770945314778	QEEREAANAGKKTEKVDNAKKNDNKSKGAQKRKNAKKQEEREAANAGKKTEKVDNAKKNDNKSKGAQKRKNAKKQEEREAANAGKKTEKVDNAKKNDNKSKGAQKRKNAKKQEEREAANAGKKTEKVDNAKKNDNKSKGAQKRKNAKKQEEREAANAGKKTEKVDNAKKNDNKSKGAQKRKNAKKQEEREAANAGKKTEKVDNAKKNDNKSKGAQKRKNAKKQEEREAANAGKKTEKVDNAKKNDNKSKGAQKRKN
YDR346C	YDR346C_idr_2	0.855823	0.805846596	DEEESSADEDDNEDEDEESGDSEEESGSEEEDEEESSADEDDNEDEDEESGDSEEESGSEEEDEEESSADEDDNEDEDEESGDSEEESGSEEEDEEESSADEDDNEDEDEESGDSEEESGSEEEDEEESSADEDDNEDEDEESGDSEEESGSEEEDEEESSADEDDNEDEDEESGDSEEESGSEEEDEEESSADEDDNEDEDEESGDSEEESGSEEEDEEESSADEDDNEDEDEESGDSEEESGSEEEDEEESSAD
YDR365C	YDR365C_idr_7	0.798146	0.751538190934	DESDGQVDEEAKNKLKSLVGDFGFNSKKETPNDEDEEVDDESDGQVDEEAKNKLKSLVGDFGFNSKKETPNDEDEEVDDESDGQVDEEAKNKLKSLVGDFGFNSKKETPNDEDEEVDDESDGQVDEEAKNKLKSLVGDFGFNSKKETPNDEDEEVDDESDGQVDEEAKNKLKSLVGDFGFNSKKETPNDEDEEVDDESDGQVDEEAKNKLKSLVGDFGFNSKKETPNDEDEEVDDESDGQVDEEAKNKLKSLVGDF
YDR392W	YDR392W_idr_2	0.784944	0.739106665041	DASAGVASGTGNPGAGGEDDLKKAGGGEKDEKDGGNMMDASAGVASGTGNPGAGGEDDLKKAGGGEKDEKDGGNMMDASAGVASGTGNPGAGGEDDLKKAGGGEKDEKDGGNMMDASAGVASGTGNPGAGGEDDLKKAGGGEKDEKDGGNMMDASAGVASGTGNPGAGGEDDLKKAGGGEKDEKDGGNMMDASAGVASGTGNPGAGGEDDLKKAGGGEKDEKDGGNMMDASAGVASGTGNPGAGGEDDLKKAGGGE
YDR412W	YDR412W_idr_3	0.77996	0.734414416599	EIEDAKNDKTEDLQVESDESWHGFDSDKDDGDNDNNEEIEDAKNDKTEDLQVESDESWHGFDSDKDDGDNDNNEEIEDAKNDKTEDLQVESDESWHGFDSDKDDGDNDNNEEIEDAKNDKTEDLQVESDESWHGFDSDKDDGDNDNNEEIEDAKNDKTEDLQVESDESWHGFDSDKDDGDNDNNEEIEDAKNDKTEDLQVESDESWHGFDSDKDDGDNDNNEEIEDAKNDKTEDLQVESDESWHGFDSDKDDGDND
YEL017W	YEL017W_idr_2	0.762412	0.717890664129	KDERNEYGSGSGNGSGSGSCDTATNDSDLEKAYIKEDDDEKPQSGDETSATKPLSSRNANSNAKDERNEYGSGSGNGSGSGSCDTATNDSDLEKAYIKEDDDEKPQSGDETSATKPLSSRNANSNAKDERNEYGSGSGNGSGSGSCDTATNDSDLEKAYIKEDDDEKPQSGDETSATKPLSSRNANSNAKDERNEYGSGSGNGSGSGSCDTATNDSDLEKAYIKEDDDEKPQSGDETSATKPLSSRNANSNAKDER
YER030W	YER030W_idr_3	0.776052	0.730734364803	KKEPSTGSKDDVGYGEKEEDDEDEEDDDFKEKKEPSTGSKDDVGYGEKEEDDEDEEDDDFKEKKEPSTGSKDDVGYGEKEEDDEDEEDDDFKEKKEPSTGSKDDVGYGEKEEDDEDEEDDDFKEKKEPSTGSKDDVGYGEKEEDDEDEEDDDFKEKKEPSTGSKDDVGYGEKEEDDEDEEDDDFKEKKEPSTGSKDDVGYGEKEEDDEDEEDDDFKEKKEPSTGSKDDVGYGEKEEDDEDEEDDDFKEKKEPSTGS
YER048C	YER048C_idr_2	0.802376	0.755520751182	KELNEATEMFGKEDEEGTAATETEKADESTDGGMVKHDTNKAESLKKELNEATEMFGKEDEEGTAATETEKADESTDGGMVKHDTNKAESLKKELNEATEMFGKEDEEGTAATETEKADESTDGGMVKHDTNKAESLKKELNEATEMFGKEDEEGTAATETEKADESTDGGMVKHDTNKAESLKKELNEATEMFGKEDEEGTAATETEKADESTDGGMVKHDTNKAESLKKELNEATEMFGKEDEEGTAATETEKA
YER172C	YER172C_idr_18	0.817238	0.769515443197	KGLKENDVAVEKTGKSASLKKIQQHNTILNKGLKENDVAVEKTGKSASLKKIQQHNTILNKGLKENDVAVEKTGKSASLKKIQQHNTILNKGLKENDVAVEKTGKSASLKKIQQHNTILNKGLKENDVAVEKTGKSASLKKIQQHNTILNKGLKENDVAVEKTGKSASLKKIQQHNTILNKGLKENDVAVEKTGKSASLKKIQQHNTILNKGLKENDVAVEKTGKSASLKKIQQHNTILNKGLKENDVAVEKTGKS
YFL038C	YFL038C_idr_2	0.806132	0.759057742858	NLNETTQKKEDKGNVNLKGQSLTNTGGGCCNLNETTQKKEDKGNVNLKGQSLTNTGGGCCNLNETTQKKEDKGNVNLKGQSLTNTGGGCCNLNETTQKKEDKGNVNLKGQSLTNTGGGCCNLNETTQKKEDKGNVNLKGQSLTNTGGGCCNLNETTQKKEDKGNVNLKGQSLTNTGGGCCNLNETTQKKEDKGNVNLKGQSLTNTGGGCCNLNETTQKKEDKGNVNLKGQSLTNTGGGCCNLNETTQKKEDKGNVN
YFL042C	YFL042C_idr_2	0.794032	0.74766395004	ASENINTKAEKSGNGKEIDDAINSIDEENNDKDANDNDTNENDDENISTNETTPNSTSSSPDKEKEKAYKLRADSSASENINTKAEKSGNGKEIDDAINSIDEENNDKDANDNDTNENDDENISTNETTPNSTSSSPDKEKEKAYKLRADSSASENINTKAEKSGNGKEIDDAINSIDEENNDKDANDNDTNENDDENISTNETTPNSTSSSPDKEKEKAYKLRADSSASENINTKAEKSGNGKEIDDAINSIDEE
YGL133W	YGL133W_idr_12	0.770354	0.725368796528	AIQEKLNKTDENTPSADGADKKDDSESNSEPIDLIIIEKKQKLIEEQDKKVQALQSDAIQEKLNKTDENTPSADGADKKDDSESNSEPIDLIIIEKKQKLIEEQDKKVQALQSDAIQEKLNKTDENTPSADGADKKDDSESNSEPIDLIIIEKKQKLIEEQDKKVQALQSDAIQEKLNKTDENTPSADGADKKDDSESNSEPIDLIIIEKKQKLIEEQDKKVQALQSDAIQEKLNKTDENTPSADGADKKDDSESN
YGR013W	YGR013W_idr_7	0.792437	0.746162857081	KNHSGAKGSANTEEEDTNMEDEDEEDDTEDDLALEKRKNHSGAKGSANTEEEDTNMEDEDEEDDTEDDLALEKRKNHSGAKGSANTEEEDTNMEDEDEEDDTEDDLALEKRKNHSGAKGSANTEEEDTNMEDEDEEDDTEDDLALEKRKNHSGAKGSANTEEEDTNMEDEDEEDDTEDDLALEKRKNHSGAKGSANTEEEDTNMEDEDEEDDTEDDLALEKRKNHSGAKGSANTEEEDTNMEDEDEEDDTEDDLAL
YGR083C	YGR083C_idr_3	0.806984	0.759859923433	KKLAMENKPKGNKIGGKKGSEGESKDASNEEDSNSKKKLAMENKPKGNKIGGKKGSEGESKDASNEEDSNSKKKLAMENKPKGNKIGGKKGSEGESKDASNEEDSNSKKKLAMENKPKGNKIGGKKGSEGESKDASNEEDSNSKKKLAMENKPKGNKIGGKKGSEGESKDASNEEDSNSKKKLAMENKPKGNKIGGKKGSEGESKDASNEEDSNSKKKLAMENKPKGNKIGGKKGSEGESKDASNEEDSNSKKKLA
YGR245C	YGR245C_idr_12	0.793357	0.747028850663	KKEHGEESENEDADANWEVDVDSEEDDVDGEWVTMDSDKEYDVDMEDSDDEKDNAKGKESDSDLELSDDDDEKEVKDEQEDADIDPEAAFREIAKKEHGEESENEDADANWEVDVDSEEDDVDGEWVTMDSDKEYDVDMEDSDDEKDNAKGKESDSDLELSDDDDEKEVKDEQEDADIDPEAAFREIAKKEHGEESENEDADANWEVDVDSEEDDVDGEWVTMDSDKEYDVDMEDSDDEKDNAKGKESDSDLELSD
YGR245C	YGR245C_idr_9	0.751901	0.707993249852	VNKKTGRRGKKLENAIKTVKKKKKNGPGAPVNKKTGRRGKKLENAIKTVKKKKKNGPGAPVNKKTGRRGKKLENAIKTVKKKKKNGPGAPVNKKTGRRGKKLENAIKTVKKKKKNGPGAPVNKKTGRRGKKLENAIKTVKKKKKNGPGAPVNKKTGRRGKKLENAIKTVKKKKKNGPGAPVNKKTGRRGKKLENAIKTVKKKKKNGPGAPVNKKTGRRGKKLENAIKTVKKKKKNGPGAPVNKKTGRRGKKLENAI
YHL010C	YHL010C_idr_7	0.753597	0.709590090384	DDNNDIGNSDELQNVVYGNRSKNGEKSNSNKKDGELAANDDNNDIGNSDELQNVVYGNRSKNGEKSNSNKKDGELAANDDNNDIGNSDELQNVVYGNRSKNGEKSNSNKKDGELAANDDNNDIGNSDELQNVVYGNRSKNGEKSNSNKKDGELAANDDNNDIGNSDELQNVVYGNRSKNGEKSNSNKKDGELAANDDNNDIGNSDELQNVVYGNRSKNGEKSNSNKKDGELAANDDNNDIGNSDELQNVVYGNRSK
YHL020C	YHL020C_idr_6	0.758821	0.714509023732	QDGNARTTTGAGEDETSSDEDDDDEEFFDASEQDGNARTTTGAGEDETSSDEDDDDEEFFDASEQDGNARTTTGAGEDETSSDEDDDDEEFFDASEQDGNARTTTGAGEDETSSDEDDDDEEFFDASEQDGNARTTTGAGEDETSSDEDDDDEEFFDASEQDGNARTTTGAGEDETSSDEDDDDEEFFDASEQDGNARTTTGAGEDETSSDEDDDDEEFFDASEQDGNARTTTGAGEDETSSDEDDDDEEFFDASE
YHR082C	YHR082C_idr_2	0.76727	0.72246538888	DDGQYDGPQDDENDCDSSDCDDDEDTKVDTDDGQYDGPQDDENDCDSSDCDDDEDTKVDTDDGQYDGPQDDENDCDSSDCDDDEDTKVDTDDGQYDGPQDDENDCDSSDCDDDEDTKVDTDDGQYDGPQDDENDCDSSDCDDDEDTKVDTDDGQYDGPQDDENDCDSSDCDDDEDTKVDTDDGQYDGPQDDENDCDSSDCDDDEDTKVDTDDGQYDGPQDDENDCDSSDCDDDEDTKVDTDDGQYDGPQDDENDCD
YHR131C	YHR131C_idr_5	0.859278	0.809100385886	TTKDAEDHGEDDGDGDDGEDDDDDDDDDDDDDDDEDDDDDDDDDDDDDDDDDDGQITATTKDAEDHGEDDGDGDDGEDDDDDDDDDDDDDDDEDDDDDDDDDDDDDDDDDDGQITATTKDAEDHGEDDGDGDDGEDDDDDDDDDDDDDDDEDDDDDDDDDDDDDDDDDDGQITATTKDAEDHGEDDGDGDDGEDDDDDDDDDDDDDDDEDDDDDDDDDDDDDDDDDDGQITATTKDAEDHGEDDGDGDDGEDDDDD
YHR196W	YHR196W_idr_4	0.856326	0.806320843944	NKNEKNNADEADQKKLEEKEEEAQPEVQHEKKETETKINKKVSKSDQNKNEKNNADEADQKKLEEKEEEAQPEVQHEKKETETKINKKVSKSDQNKNEKNNADEADQKKLEEKEEEAQPEVQHEKKETETKINKKVSKSDQNKNEKNNADEADQKKLEEKEEEAQPEVQHEKKETETKINKKVSKSDQNKNEKNNADEADQKKLEEKEEEAQPEVQHEKKETETKINKKVSKSDQNKNEKNNADEADQKKLEEKEE
YIL017C	YIL017C_idr_9	0.832839	0.784205287286	RGKYYDEPDGDDSSSNANDDEDDDNDEGDDRGKYYDEPDGDDSSSNANDDEDDDNDEGDDRGKYYDEPDGDDSSSNANDDEDDDNDEGDDRGKYYDEPDGDDSSSNANDDEDDDNDEGDDRGKYYDEPDGDDSSSNANDDEDDDNDEGDDRGKYYDEPDGDDSSSNANDDEDDDNDEGDDRGKYYDEPDGDDSSSNANDDEDDDNDEGDDRGKYYDEPDGDDSSSNANDDEDDDNDEGDDRGKYYDEPDGDDSSSN
YJL069C	YJL069C_idr_4	0.77192	0.726843342827	NEDSQDKNEDTMDVDDEDDSSSDDYSEDSEEAAWIDSDDEKIKVPNEDSQDKNEDTMDVDDEDDSSSDDYSEDSEEAAWIDSDDEKIKVPNEDSQDKNEDTMDVDDEDDSSSDDYSEDSEEAAWIDSDDEKIKVPNEDSQDKNEDTMDVDDEDDSSSDDYSEDSEEAAWIDSDDEKIKVPNEDSQDKNEDTMDVDDEDDSSSDDYSEDSEEAAWIDSDDEKIKVPNEDSQDKNEDTMDVDDEDDSSSDDYSEDSEE
YJL092W	YJL092W_idr_10	0.765317	0.720625868098	CVFNDDKKDESEEDEEEDQENSKKDASPKKTRVLSVEDSIDEERRMCVFNDDKKDESEEDEEEDQENSKKDASPKKTRVLSVEDSIDEERRMCVFNDDKKDESEEDEEEDQENSKKDASPKKTRVLSVEDSIDEERRMCVFNDDKKDESEEDEEEDQENSKKDASPKKTRVLSVEDSIDEERRMCVFNDDKKDESEEDEEEDQENSKKDASPKKTRVLSVEDSIDEERRMCVFNDDKKDESEEDEEEDQENSKKDA
YJL144W	YJL144W_idr_2	0.763116	0.718553320398	TSSNNNNNNNHGDDENGSRYGHGSSLGGDVHTSSNNNNNNNHGDDENGSRYGHGSSLGGDVHTSSNNNNNNNHGDDENGSRYGHGSSLGGDVHTSSNNNNNNNHGDDENGSRYGHGSSLGGDVHTSSNNNNNNNHGDDENGSRYGHGSSLGGDVHTSSNNNNNNNHGDDENGSRYGHGSSLGGDVHTSSNNNNNNNHGDDENGSRYGHGSSLGGDVHTSSNNNNNNNHGDDENGSRYGHGSSLGGDVHTSSNNNNN
YJR012C	YJR012C_idr_5	0.765223	0.720537641143	SDNDNDDNNNDNNKGDGNDDDNNTVTANPTARSDNDNDDNNNDNNKGDGNDDDNNTVTANPTARSDNDNDDNNNDNNKGDGNDDDNNTVTANPTARSDNDNDDNNNDNNKGDGNDDDNNTVTANPTARSDNDNDDNNNDNNKGDGNDDDNNTVTANPTARSDNDNDDNNNDNNKGDGNDDDNNTVTANPTARSDNDNDDNNNDNNKGDGNDDDNNTVTANPTARSDNDNDDNNNDNNKGDGNDDDNNTVTANPTAR
YKL149C	YKL149C_idr_2	0.775974	0.730660617845	SHEPPNKSTSKTKKNNNEIDLDLSSDEDERSGIMNCQEENEYSHEPPNKSTSKTKKNNNEIDLDLSSDEDERSGIMNCQEENEYSHEPPNKSTSKTKKNNNEIDLDLSSDEDERSGIMNCQEENEYSHEPPNKSTSKTKKNNNEIDLDLSSDEDERSGIMNCQEENEYSHEPPNKSTSKTKKNNNEIDLDLSSDEDERSGIMNCQEENEYSHEPPNKSTSKTKKNNNEIDLDLSSDEDERSGIMNCQEENEYSHEP
YKL160W	YKL160W_idr_2	0.766252	0.721506229429	GSDTDDGDEGSDSDYESDSEQDAKTQNDGEIDSDEEEVDSDEERIGQVKRGRGALVDSDDEGSDTDDGDEGSDSDYESDSEQDAKTQNDGEIDSDEEEVDSDEERIGQVKRGRGALVDSDDEGSDTDDGDEGSDSDYESDSEQDAKTQNDGEIDSDEEEVDSDEERIGQVKRGRGALVDSDDEGSDTDDGDEGSDSDYESDSEQDAKTQNDGEIDSDEEEVDSDEERIGQVKRGRGALVDSDDEGSDTDDGDEGSD
YKL179C	YKL179C_idr_8	0.749	0.705261750068	EQNKALEAKISKNIDIEGNGNEDGDQENNQKEVSTEQNKALEAKISKNIDIEGNGNEDGDQENNQKEVSTEQNKALEAKISKNIDIEGNGNEDGDQENNQKEVSTEQNKALEAKISKNIDIEGNGNEDGDQENNQKEVSTEQNKALEAKISKNIDIEGNGNEDGDQENNQKEVSTEQNKALEAKISKNIDIEGNGNEDGDQENNQKEVSTEQNKALEAKISKNIDIEGNGNEDGDQENNQKEVSTEQNKALEAKIS
YKR072C	YKR072C_idr_5	0.902398	0.84970195902	EEEDDDEDEEEDDDEEEDTEDKNENNNDDDDDDDDDDDDDDDDDDDDDDDDEDEDEAETPGIIDKHQEEEDDDEDEEEDDDEEEDTEDKNENNNDDDDDDDDDDDDDDDDDDDDDDDDEDEDEAETPGIIDKHQEEEDDDEDEEEDDDEEEDTEDKNENNNDDDDDDDDDDDDDDDDDDDDDDDDEDEDEAETPGIIDKHQEEEDDDEDEEEDDDEEEDTEDKNENNNDDDDDDDDDDDDDDDDDDDDDDDDEDED
YLL048C	YLL048C_idr_17	0.872091	0.821165478072	RKISTNKTKPSNEDPQEINDQKSINGDEESTSRKISTNKTKPSNEDPQEINDQKSINGDEESTSRKISTNKTKPSNEDPQEINDQKSINGDEESTSRKISTNKTKPSNEDPQEINDQKSINGDEESTSRKISTNKTKPSNEDPQEINDQKSINGDEESTSRKISTNKTKPSNEDPQEINDQKSINGDEESTSRKISTNKTKPSNEDPQEINDQKSINGDEESTSRKISTNKTKPSNEDPQEINDQKSINGDEESTS
YLR002C	YLR002C_idr_2	0.796049	0.749563635768	KAQEKPKDDDEEDEDSNDSSEDDEGPNEEQEAEAKEDKAQEKPKDDDEEDEDSNDSSEDDEGPNEEQEAEAKEDKAQEKPKDDDEEDEDSNDSSEDDEGPNEEQEAEAKEDKAQEKPKDDDEEDEDSNDSSEDDEGPNEEQEAEAKEDKAQEKPKDDDEEDEDSNDSSEDDEGPNEEQEAEAKEDKAQEKPKDDDEEDEDSNDSSEDDEGPNEEQEAEAKEDKAQEKPKDDDEEDEDSNDSSEDDEGPNEEQEAEA
YLR033W	YLR033W_idr_3	0.916965	0.863418163663	KQEELLNTNEEGINRKQNDENNKNVDGKSNGVQDDGGDNDNDATIASANSESTENKKQEELLNTNEEGINRKQNDENNKNVDGKSNGVQDDGGDNDNDATIASANSESTENKKQEELLNTNEEGINRKQNDENNKNVDGKSNGVQDDGGDNDNDATIASANSESTENKKQEELLNTNEEGINRKQNDENNKNVDGKSNGVQDDGGDNDNDATIASANSESTENKKQEELLNTNEEGINRKQNDENNKNVDGKSNGV
YLR055C	YLR055C_idr_1	0.771259	0.726220983603	DEVDDILINNQVVDDEEDDEEMLSGLENDSKQDLEGNDDGGEDEEDDDDDDEDDDDDEDEREDDDEQEDDDGEDDAARMDKTATPTNEHQHDEQKAAAAGAGGAGDSGDAVTKDEVDDILINNQVVDDEEDDEEMLSGLENDSKQDLEGNDDGGEDEEDDDDDDEDDDDDEDEREDDDEQEDDDGEDDAARMDKTATPTNEHQHDEQKAAAAGAGGAGDSGDAVTKDEVDDILINNQVVDDEEDDEEMLSGLENDS
YLR323C	YLR323C_idr_1	0.770564	0.725567026556	FRKRLVNKSSSDEKNQKKRQKINFSEEKLVASDEEKGSSDLMSLAKFRKRLVNKSSSDEKNQKKRQKINFSEEKLVASDEEKGSSDLMSLAKFRKRLVNKSSSDEKNQKKRQKINFSEEKLVASDEEKGSSDLMSLAKFRKRLVNKSSSDEKNQKKRQKINFSEEKLVASDEEKGSSDLMSLAKFRKRLVNKSSSDEKNQKKRQKINFSEEKLVASDEEKGSSDLMSLAKFRKRLVNKSSSDEKNQKKRQKINFSE
YLR372W	YLR372W_idr_4	0.827107	0.778808233438	GGKKTVKKESEVSGSVASGSSTGVKTSNTKVSSRKAGGKKTVKKESEVSGSVASGSSTGVKTSNTKVSSRKAGGKKTVKKESEVSGSVASGSSTGVKTSNTKVSSRKAGGKKTVKKESEVSGSVASGSSTGVKTSNTKVSSRKAGGKKTVKKESEVSGSVASGSSTGVKTSNTKVSSRKAGGKKTVKKESEVSGSVASGSSTGVKTSNTKVSSRKAGGKKTVKKESEVSGSVASGSSTGVKTSNTKVSSRKAGGKK
YML010W	YML010W_idr_3	0.768131	0.723275482942	TGGIAAGAAATSSGLSGGMTPGWSSFDGGKTPAVNAHGGSGGGGVSSWGGASTWGGQGNGGASAWGGAGGGASAWGGQGTGATSTWGGASAWGNKSSWGGASTWASGGESNGAMSTWGGTGDRSAYGGASTWGGNNNNKSTRDGGASAWGNQDDGNRSAWNNQGNKSNYGGNSTWGGHTGGIAAGAAATSSGLSGGMTPGWSSFDGGKTPAVNAHGGSGGGGVSSWGGASTWGGQGNGGASAWGGAGGGASAWGGQ
YMR123W	YMR123W_idr_2	0.755038	0.710947281364	KDANKKDDSAIKEDSEDKQESGKSTSTARRTQAQSRSRKAKDANKKDDSAIKEDSEDKQESGKSTSTARRTQAQSRSRKAKDANKKDDSAIKEDSEDKQESGKSTSTARRTQAQSRSRKAKDANKKDDSAIKEDSEDKQESGKSTSTARRTQAQSRSRKAKDANKKDDSAIKEDSEDKQESGKSTSTARRTQAQSRSRKAKDANKKDDSAIKEDSEDKQESGKSTSTARRTQAQSRSRKAKDANKKDDSAIKEDSE
YMR204C	YMR204C_idr_8	0.755355	0.711245412142	NKKLKQDSTQHSNDTNKSVKAKKNGTSSKKTGTQRNKKLKQDSTQHSNDTNKSVKAKKNGTSSKKTGTQRNKKLKQDSTQHSNDTNKSVKAKKNGTSSKKTGTQRNKKLKQDSTQHSNDTNKSVKAKKNGTSSKKTGTQRNKKLKQDSTQHSNDTNKSVKAKKNGTSSKKTGTQRNKKLKQDSTQHSNDTNKSVKAKKNGTSSKKTGTQRNKKLKQDSTQHSNDTNKSVKAKKNGTSSKKTGTQRNKKLKQDSTQH
YNL076W	YNL076W_idr_4	0.817067	0.769354367268	NTSIANSNGNGNDDTSNQRTEALGRKTSNGGRINTSIANSNGNGNDDTSNQRTEALGRKTSNGGRINTSIANSNGNGNDDTSNQRTEALGRKTSNGGRINTSIANSNGNGNDDTSNQRTEALGRKTSNGGRINTSIANSNGNGNDDTSNQRTEALGRKTSNGGRINTSIANSNGNGNDDTSNQRTEALGRKTSNGGRINTSIANSNGNGNDDTSNQRTEALGRKTSNGGRINTSIANSNGNGNDDTSNQRTEALGR
YNL246W	YNL246W_idr_3	0.83085	0.782332035971	LEDEEGESGLSADGDSEDDDGSLGEVDLPLSDEEPSSKKRKVLEDEEGESGLSADGDSEDDDGSLGEVDLPLSDEEPSSKKRKVLEDEEGESGLSADGDSEDDDGSLGEVDLPLSDEEPSSKKRKVLEDEEGESGLSADGDSEDDDGSLGEVDLPLSDEEPSSKKRKVLEDEEGESGLSADGDSEDDDGSLGEVDLPLSDEEPSSKKRKVLEDEEGESGLSADGDSEDDDGSLGEVDLPLSDEEPSSKKRKVLEDE
YNR024W	YNR024W_idr_3	0.903479	0.850720104813	GSRKRKFDEGEQNEDEKRDAKDKEFTGSQDDGSRKRKFDEGEQNEDEKRDAKDKEFTGSQDDGSRKRKFDEGEQNEDEKRDAKDKEFTGSQDDGSRKRKFDEGEQNEDEKRDAKDKEFTGSQDDGSRKRKFDEGEQNEDEKRDAKDKEFTGSQDDGSRKRKFDEGEQNEDEKRDAKDKEFTGSQDDGSRKRKFDEGEQNEDEKRDAKDKEFTGSQDDGSRKRKFDEGEQNEDEKRDAKDKEFTGSQDDGSRKRKFD
YNR054C	YNR054C_idr_1	0.755231	0.711128786435	SEKVNSDFEDFSSDEETDQHNVLIQTKKKISSKDDIFSKKVEDIESENESDIEEEQKQEEKEDVEQPDKENGEKLDREVEEQASSTTSLDLKTEKLRQLVKSKAAKKSSEKVNSDFEDFSSDEETDQHNVLIQTKKKISSKDDIFSKKVEDIESENESDIEEEQKQEEKEDVEQPDKENGEKLDREVEEQASSTTSLDLKTEKLRQLVKSKAAKKSSEKVNSDFEDFSSDEETDQHNVLIQTKKKISSKDDIFSKK
YOL028C	YOL028C_idr_5	0.987134	0.929490274943	KDQMTTKDHENEGAKGHEGKSDDEGNGSGDENGVDSKDQMTTKDHENEGAKGHEGKSDDEGNGSGDENGVDSKDQMTTKDHENEGAKGHEGKSDDEGNGSGDENGVDSKDQMTTKDHENEGAKGHEGKSDDEGNGSGDENGVDSKDQMTTKDHENEGAKGHEGKSDDEGNGSGDENGVDSKDQMTTKDHENEGAKGHEGKSDDEGNGSGDENGVDSKDQMTTKDHENEGAKGHEGKSDDEGNGSGDENGVDSKDQM
YOR054C	YOR054C_idr_4	0.952742	0.897106043636	DDDDDDDDDDDDDDDDDDDDDDDDDDDDDDDDDDDDDDDDDDDDEDDEDEDEDDEGKKKEDKGGLQRSDDDDDDDDDDDDDDDDDDDDDDDDDDDDDDDDDDDDDDDDDDDDEDDEDEDEDDEGKKKEDKGGLQRSDDDDDDDDDDDDDDDDDDDDDDDDDDDDDDDDDDDDDDDDDDDDEDDEDEDEDDEGKKKEDKGGLQRSDDDDDDDDDDDDDDDDDDDDDDDDDDDDDDDDDDDDDDDDDDDDEDDEDEDE
YOR067C	YOR067C_idr_1	1.06202	1.0	KGDRSRQNMAVTKKAKLKKNDEPKKVLKTAATEKGEGSKGDRSRQNMAVTKKAKLKKNDEPKKVLKTAATEKGEGSKGDRSRQNMAVTKKAKLKKNDEPKKVLKTAATEKGEGSKGDRSRQNMAVTKKAKLKKNDEPKKVLKTAATEKGEGSKGDRSRQNMAVTKKAKLKKNDEPKKVLKTAATEKGEGSKGDRSRQNMAVTKKAKLKKNDEPKKVLKTAATEKGEGSKGDRSRQNMAVTKKAKLKKNDEPKKVLK
YOR140W	YOR140W_idr_2	0.884618	0.83296010862	SGDDANTNDDSNTHDDNSGNKNSSGDENTGGGVQEKESGDDANTNDDSNTHDDNSGNKNSSGDENTGGGVQEKESGDDANTNDDSNTHDDNSGNKNSSGDENTGGGVQEKESGDDANTNDDSNTHDDNSGNKNSSGDENTGGGVQEKESGDDANTNDDSNTHDDNSGNKNSSGDENTGGGVQEKESGDDANTNDDSNTHDDNSGNKNSSGDENTGGGVQEKESGDDANTNDDSNTHDDNSGNKNSSGDENTGGGVQ
YOR254C	YOR254C_idr_6	0.817303	0.769576169383	QVEVYSEEDDEYSTDDDETESDDESDASDYTDIDTDTEAEDDESPEQVEVYSEEDDEYSTDDDETESDDESDASDYTDIDTDTEAEDDESPEQVEVYSEEDDEYSTDDDETESDDESDASDYTDIDTDTEAEDDESPEQVEVYSEEDDEYSTDDDETESDDESDASDYTDIDTDTEAEDDESPEQVEVYSEEDDEYSTDDDETESDDESDASDYTDIDTDTEAEDDESPEQVEVYSEEDDEYSTDDDETESDDESD
YPL009C	YPL009C_idr_8	0.795388	0.748940659179	SKELNTSSDEDNESEGNTTDSSSDSDSEDMESSKERSTKSMKRKSKELNTSSDEDNESEGNTTDSSSDSDSEDMESSKERSTKSMKRKSKELNTSSDEDNESEGNTTDSSSDSDSEDMESSKERSTKSMKRKSKELNTSSDEDNESEGNTTDSSSDSDSEDMESSKERSTKSMKRKSKELNTSSDEDNESEGNTTDSSSDSDSEDMESSKERSTKSMKRKSKELNTSSDEDNESEGNTTDSSSDSDSEDMESSKER
YPL207W	YPL207W_idr_2	0.86745	0.816795156991	SQDSQEKLDLNKQQKKPCCSDKKIADGGKKTGGCCSDKKNGGGKGGGCCSSKSQDSQEKLDLNKQQKKPCCSDKKIADGGKKTGGCCSDKKNGGGKGGGCCSSKSQDSQEKLDLNKQQKKPCCSDKKIADGGKKTGGCCSDKKNGGGKGGGCCSSKSQDSQEKLDLNKQQKKPCCSDKKIADGGKKTGGCCSDKKNGGGKGGGCCSSKSQDSQEKLDLNKQQKKPCCSDKKIADGGKKTGGCCSDKKNGGGKGGGC
YPL207W	YPL207W_idr_5	0.850232	0.800582050956	IIYEYDENADSEEDEEEGNGSDELGDVEDIGGKGSNGKFSGADEIKQMVAKDSIIYEYDENADSEEDEEEGNGSDELGDVEDIGGKGSNGKFSGADEIKQMVAKDSIIYEYDENADSEEDEEEGNGSDELGDVEDIGGKGSNGKFSGADEIKQMVAKDSIIYEYDENADSEEDEEEGNGSDELGDVEDIGGKGSNGKFSGADEIKQMVAKDSIIYEYDENADSEEDEEEGNGSDELGDVEDIGGKGSNGKFSGADE
YPL240C	YPL240C_idr_2	0.826278	0.778027548362	KEVPIPEEEKKDEEKKDEEKKDEDDKKPKLEEVDEEEEKKPKTKKEVPIPEEEKKDEEKKDEEKKDEDDKKPKLEEVDEEEEKKPKTKKEVPIPEEEKKDEEKKDEEKKDEDDKKPKLEEVDEEEEKKPKTKKEVPIPEEEKKDEEKKDEEKKDEDDKKPKLEEVDEEEEKKPKTKKEVPIPEEEKKDEEKKDEEKKDEDDKKPKLEEVDEEEEKKPKTKKEVPIPEEEKKDEEKKDEEKKDEDDKKPKLEEVDEE
YPL254W	YPL254W_idr_6	0.814522	0.766957478873	ADKRDAKIKQLDDDKNEDECADEAKSINNGNNSSKDDIGDISMSSITKAGEAVNEELHADKRDAKIKQLDDDKNEDECADEAKSINNGNNSSKDDIGDISMSSITKAGEAVNEELHADKRDAKIKQLDDDKNEDECADEAKSINNGNNSSKDDIGDISMSSITKAGEAVNEELHADKRDAKIKQLDDDKNEDECADEAKSINNGNNSSKDDIGDISMSSITKAGEAVNEELHADKRDAKIKQLDDDKNEDECADEA
