## Supplementary File 2 for "Discovering molecular features of intrinsically disordered regions by using evolution for contrastive learning": filter_183_idr_activations.txt

YBL024W	YBL024W_idr_3	1.35463	0.824078813379	ATPSAEEKEKEKETTESPAETTTGTSTEAPSAANATPSAEEKEKEKETTESPAETTTGTSTEAPSAANATPSAEEKEKEKETTESPAETTTGTSTEAPSAANATPSAEEKEKEKETTESPAETTTGTSTEAPSAANATPSAEEKEKEKETTESPAETTTGTSTEAPSAANATPSAEEKEKEKETTESPAETTTGTSTEAPSAANATPSAEEKEKEKETTESPAETTTGTSTEAPSAANATPSAEEKEKEKETTESP
YBR152W	YBR152W_idr_3	1.5059	0.916099936371	PNDGQESNESDGSPESDESPESEESSDNSDSSDSPNDGQESNESDGSPESDESPESEESSDNSDSSDSPNDGQESNESDGSPESDESPESEESSDNSDSSDSPNDGQESNESDGSPESDESPESEESSDNSDSSDSPNDGQESNESDGSPESDESPESEESSDNSDSSDSPNDGQESNESDGSPESDESPESEESSDNSDSSDSPNDGQESNESDGSPESDESPESEESSDNSDSSDSPNDGQESNESDGSPESDE
YCL043C	YCL043C_idr_2	1.17082	0.712256008883	KALYEEAQEKAAEEADADAELADEEDAIHDELKALYEEAQEKAAEEADADAELADEEDAIHDELKALYEEAQEKAAEEADADAELADEEDAIHDELKALYEEAQEKAAEEADADAELADEEDAIHDELKALYEEAQEKAAEEADADAELADEEDAIHDELKALYEEAQEKAAEEADADAELADEEDAIHDELKALYEEAQEKAAEEADADAELADEEDAIHDELKALYEEAQEKAAEEADADAELADEEDAIHDEL
YDR148C	YDR148C_idr_2	1.23554	0.751626003112	APAEGSGESKPEPTEQAEPSQGVAARENSSEETASKKEAAPKKEAAPKKEVTEPKKADQPKKTVSKAQEPPVASNSFTPFPRTEAPAEGSGESKPEPTEQAEPSQGVAARENSSEETASKKEAAPKKEAAPKKEVTEPKKADQPKKTVSKAQEPPVASNSFTPFPRTEAPAEGSGESKPEPTEQAEPSQGVAARENSSEETASKKEAAPKKEAAPKKEVTEPKKADQPKKTVSKAQEPPVASNSFTPFPRTEAPAE
YDR432W	YDR432W_idr_1	1.26291	0.768278584013	SEAQETHVEQLPESVVDAPVEEQHQEPPQAPDAPQEPQVPQESAPQESAPQEPPAPQEQNDVPPPSNAPIYEGEESHSVQDYQEAHQHHQPPEPQPYYPPPPPGEHMHGRPPMHHRQEGSEAQETHVEQLPESVVDAPVEEQHQEPPQAPDAPQEPQVPQESAPQESAPQEPPAPQEQNDVPPPSNAPIYEGEESHSVQDYQEAHQHHQPPEPQPYYPPPPPGEHMHGRPPMHHRQEGSEAQETHVEQLPESVVDA
YEL037C	YEL037C_idr_1	1.36835	0.832419825352	KSTKTKVTEPPIAPESATTPGRENSTEASPSTDASAAPAATAPEGSQPQEEQTATTERTESASTPGFVKSTKTKVTEPPIAPESATTPGRENSTEASPSTDASAAPAATAPEGSQPQEEQTATTERTESASTPGFVKSTKTKVTEPPIAPESATTPGRENSTEASPSTDASAAPAATAPEGSQPQEEQTATTERTESASTPGFVKSTKTKVTEPPIAPESATTPGRENSTEASPSTDASAAPAATAPEGSQPQEEQ
YER103W	YER103W_idr_2	1.25814	0.765376921032	AAGGAPGAGPVPGAGAGPTGAPDNGPTVEEVDAAGGAPGAGPVPGAGAGPTGAPDNGPTVEEVDAAGGAPGAGPVPGAGAGPTGAPDNGPTVEEVDAAGGAPGAGPVPGAGAGPTGAPDNGPTVEEVDAAGGAPGAGPVPGAGAGPTGAPDNGPTVEEVDAAGGAPGAGPVPGAGAGPTGAPDNGPTVEEVDAAGGAPGAGPVPGAGAGPTGAPDNGPTVEEVDAAGGAPGAGPVPGAGAGPTGAPDNGPTVEEVD
YER120W	YER120W_idr_2	1.34955	0.820986858394	PAQNQNIQENKETVEPVVQDSEPKEVPAVVNEKEVPAEPETQPPVQVKKEEVPPVVQKTVPHENEKQTSNSTPAPQNQIKEAATVPAENESSSMPAQNQNIQENKETVEPVVQDSEPKEVPAVVNEKEVPAEPETQPPVQVKKEEVPPVVQKTVPHENEKQTSNSTPAPQNQIKEAATVPAENESSSMPAQNQNIQENKETVEPVVQDSEPKEVPAVVNEKEVPAEPETQPPVQVKKEEVPPVVQKTVPHENEKQT
YFR032C	YFR032C_idr_4	1.43113	0.870616811515	KDNLTNARDPPPAALAEPAPAPAPVEPAEQVQEGQDNAETNDVPPPPASSSDRPTVAATKDNLTNARDPPPAALAEPAPAPAPVEPAEQVQEGQDNAETNDVPPPPASSSDRPTVAATKDNLTNARDPPPAALAEPAPAPAPVEPAEQVQEGQDNAETNDVPPPPASSSDRPTVAATKDNLTNARDPPPAALAEPAPAPAPVEPAEQVQEGQDNAETNDVPPPPASSSDRPTVAATKDNLTNARDPPPAALAEPAP
YGL009C	YGL009C_idr_2	1.20325	0.731986185845	SSPKVEVTSEDEKELESAAYDHAEPVQPEDAPQDIANDELKDIPVKSDDTPAKPSSSSSPKVEVTSEDEKELESAAYDHAEPVQPEDAPQDIANDELKDIPVKSDDTPAKPSSSSSPKVEVTSEDEKELESAAYDHAEPVQPEDAPQDIANDELKDIPVKSDDTPAKPSSSSSPKVEVTSEDEKELESAAYDHAEPVQPEDAPQDIANDELKDIPVKSDDTPAKPSSSSSPKVEVTSEDEKELESAAYDHAEPVQP
YGL137W	YGL137W_idr_3	1.21202	0.737319220783	DSTPAPEQADENKEAEVEDSEFKESNSEAVEAEKKEEEAPQQQQSEQQPEQGEAVPEPVEEESDSTPAPEQADENKEAEVEDSEFKESNSEAVEAEKKEEEAPQQQQSEQQPEQGEAVPEPVEEESDSTPAPEQADENKEAEVEDSEFKESNSEAVEAEKKEEEAPQQQQSEQQPEQGEAVPEPVEEESDSTPAPEQADENKEAEVEDSEFKESNSEAVEAEKKEEEAPQQQQSEQQPEQGEAVPEPVEEESDSTP
YGR214W	YGR214W_idr_2	1.20929	0.735659314656	EVEQQVAEEATTEEAGEEEAKEEVTEEQAEATEWAEENADNVEWEVEQQVAEEATTEEAGEEEAKEEVTEEQAEATEWAEENADNVEWEVEQQVAEEATTEEAGEEEAKEEVTEEQAEATEWAEENADNVEWEVEQQVAEEATTEEAGEEEAKEEVTEEQAEATEWAEENADNVEWEVEQQVAEEATTEEAGEEEAKEEVTEEQAEATEWAEENADNVEWEVEQQVAEEATTEEAGEEEAKEEVTEEQAEATEWAE
YLL024C	YLL024C_idr_4	1.45756	0.886691119383	AGGAPEGAAPGGFPGGAPPAPEAEGPTVEEVDAGGAPEGAAPGGFPGGAPPAPEAEGPTVEEVDAGGAPEGAAPGGFPGGAPPAPEAEGPTVEEVDAGGAPEGAAPGGFPGGAPPAPEAEGPTVEEVDAGGAPEGAAPGGFPGGAPPAPEAEGPTVEEVDAGGAPEGAAPGGFPGGAPPAPEAEGPTVEEVDAGGAPEGAAPGGFPGGAPPAPEAEGPTVEEVDAGGAPEGAAPGGFPGGAPPAPEAEGPTVEEVD
YLR048W	YLR048W_idr_2	1.26133	0.767320089571	EVEQVAEEAAAAEEGEEEEVKEEVTEGQAEATEWAEENADNVEWEVEQVAEEAAAAEEGEEEEVKEEVTEGQAEATEWAEENADNVEWEVEQVAEEAAAAEEGEEEEVKEEVTEGQAEATEWAEENADNVEWEVEQVAEEAAAAEEGEEEEVKEEVTEGQAEATEWAEENADNVEWEVEQVAEEAAAAEEGEEEEVKEEVTEGQAEATEWAEENADNVEWEVEQVAEEAAAAEEGEEEEVKEEVTEGQAEATEWAE
YLR340W	YLR340W_idr_2	1.19843	0.729055514936	PAATSAASGDAAPAEEAAAEEEEESDDDMGFGLFDPAATSAASGDAAPAEEAAAEEEEESDDDMGFGLFDPAATSAASGDAAPAEEAAAEEEEESDDDMGFGLFDPAATSAASGDAAPAEEAAAEEEEESDDDMGFGLFDPAATSAASGDAAPAEEAAAEEEEESDDDMGFGLFDPAATSAASGDAAPAEEAAAEEEEESDDDMGFGLFDPAATSAASGDAAPAEEAAAEEEEESDDDMGFGLFDPAATSAASGDA
YML114C	YML114C_idr_6	1.36846	0.832486688625	DATTSHSPHSTPNENAPTSPPADIATDHDITMDATTSHSPHSTPNENAPTSPPADIATDHDITMDATTSHSPHSTPNENAPTSPPADIATDHDITMDATTSHSPHSTPNENAPTSPPADIATDHDITMDATTSHSPHSTPNENAPTSPPADIATDHDITMDATTSHSPHSTPNENAPTSPPADIATDHDITMDATTSHSPHSTPNENAPTSPPADIATDHDITMDATTSHSPHSTPNENAPTSPPADIATDHDITM
YMR186W	YMR186W_idr_6	1.40992	0.857711329641	DEDEETETAPEASTEAPVEEVPADTEMEEVDDEDEETETAPEASTEAPVEEVPADTEMEEVDDEDEETETAPEASTEAPVEEVPADTEMEEVDDEDEETETAPEASTEAPVEEVPADTEMEEVDDEDEETETAPEASTEAPVEEVPADTEMEEVDDEDEETETAPEASTEAPVEEVPADTEMEEVDDEDEETETAPEASTEAPVEEVPADTEMEEVDDEDEETETAPEASTEAPVEEVPADTEMEEVDDEDEETET
YPL048W	YPL048W_idr_2	1.49801	0.911300357218	KEKKAPAAAPAASKKKEEAKPAATETETSSKKPKEKKAPAAAPAASKKKEEAKPAATETETSSKKPKEKKAPAAAPAASKKKEEAKPAATETETSSKKPKEKKAPAAAPAASKKKEEAKPAATETETSSKKPKEKKAPAAAPAASKKKEEAKPAATETETSSKKPKEKKAPAAAPAASKKKEEAKPAATETETSSKKPKEKKAPAAAPAASKKKEEAKPAATETETSSKKPKEKKAPAAAPAASKKKEEAKPAATE
YPL106C	YPL106C_idr_2	1.17295	0.713552155601	DIEVEEPIPLPEDAPEDAEQEFKKVTKTVKKDIEVEEPIPLPEDAPEDAEQEFKKVTKTVKKDIEVEEPIPLPEDAPEDAEQEFKKVTKTVKKDIEVEEPIPLPEDAPEDAEQEFKKVTKTVKKDIEVEEPIPLPEDAPEDAEQEFKKVTKTVKKDIEVEEPIPLPEDAPEDAEQEFKKVTKTVKKDIEVEEPIPLPEDAPEDAEQEFKKVTKTVKKDIEVEEPIPLPEDAPEDAEQEFKKVTKTVKKDIEVEEPI
YPL231W	YPL231W_idr_12	1.64382	1.0	LAAKEEPAKEEAPAPTPAASAPAPAAAAPAPVAAAAPAAAALAAKEEPAKEEAPAPTPAASAPAPAAAAPAPVAAAAPAAAALAAKEEPAKEEAPAPTPAASAPAPAAAAPAPVAAAAPAAAALAAKEEPAKEEAPAPTPAASAPAPAAAAPAPVAAAAPAAAALAAKEEPAKEEAPAPTPAASAPAPAAAAPAPVAAAAPAAAALAAKEEPAKEEAPAPTPAASAPAPAAAAPAPVAAAAPAAAALAAKEEPAKE
YPL240C	YPL240C_idr_6	1.45115	0.882791873777	DEDEETETAPEASTAAPVEEVPADTEMEEVDDEDEETETAPEASTAAPVEEVPADTEMEEVDDEDEETETAPEASTAAPVEEVPADTEMEEVDDEDEETETAPEASTAAPVEEVPADTEMEEVDDEDEETETAPEASTAAPVEEVPADTEMEEVDDEDEETETAPEASTAAPVEEVPADTEMEEVDDEDEETETAPEASTAAPVEEVPADTEMEEVDDEDEETETAPEASTAAPVEEVPADTEMEEVDDEDEETET
