## Supplementary File 2 for "Discovering molecular features of intrinsically disordered regions by using evolution for contrastive learning": filter_184_idr_activations.txt

YBR221C	YBR221C_idr_1	0.609771	0.834756598485	FSRLPTSLARNVARRAPTSFVRPSAAAAALRFSFSRLPTSLARNVARRAPTSFVRPSAAAAALRFSFSRLPTSLARNVARRAPTSFVRPSAAAAALRFSFSRLPTSLARNVARRAPTSFVRPSAAAAALRFSFSRLPTSLARNVARRAPTSFVRPSAAAAALRFSFSRLPTSLARNVARRAPTSFVRPSAAAAALRFSFSRLPTSLARNVARRAPTSFVRPSAAAAALRFSFSRLPTSLARNVARRAPTSFVRPSA
YDL174C	YDL174C_idr_2	0.56102	0.768017870997	LFAKNLYSRETKEDLIEKLEMVKKIDPVNSTLKLSSLDSLFAKNLYSRETKEDLIEKLEMVKKIDPVNSTLKLSSLDSLFAKNLYSRETKEDLIEKLEMVKKIDPVNSTLKLSSLDSLFAKNLYSRETKEDLIEKLEMVKKIDPVNSTLKLSSLDSLFAKNLYSRETKEDLIEKLEMVKKIDPVNSTLKLSSLDSLFAKNLYSRETKEDLIEKLEMVKKIDPVNSTLKLSSLDSLFAKNLYSRETKEDLIEKLEMV
YDL234C	YDL234C_idr_3	0.624516	0.854942005916	NDLRNFVSKDLLESYNNSKKDTTELATAGVNDLRNFVSKDLLESYNNSKKDTTELATAGVNDLRNFVSKDLLESYNNSKKDTTELATAGVNDLRNFVSKDLLESYNNSKKDTTELATAGVNDLRNFVSKDLLESYNNSKKDTTELATAGVNDLRNFVSKDLLESYNNSKKDTTELATAGVNDLRNFVSKDLLESYNNSKKDTTELATAGVNDLRNFVSKDLLESYNNSKKDTTELATAGVNDLRNFVSKDLLESYN
YDR261C	YDR261C_idr_1	0.536975	0.735100349332	PLKSFFFSAFLVLCLSKFTQGVGTTEKEESLSPLELNILPLKSFFFSAFLVLCLSKFTQGVGTTEKEESLSPLELNILPLKSFFFSAFLVLCLSKFTQGVGTTEKEESLSPLELNILPLKSFFFSAFLVLCLSKFTQGVGTTEKEESLSPLELNILPLKSFFFSAFLVLCLSKFTQGVGTTEKEESLSPLELNILPLKSFFFSAFLVLCLSKFTQGVGTTEKEESLSPLELNILPLKSFFFSAFLVLCLSKFTQGV
YDR268W	YDR268W_idr_1	0.536885	0.734977301412	SNKQAVLKLISKRWISTVQRADFKLNSEALSNKQAVLKLISKRWISTVQRADFKLNSEALSNKQAVLKLISKRWISTVQRADFKLNSEALSNKQAVLKLISKRWISTVQRADFKLNSEALSNKQAVLKLISKRWISTVQRADFKLNSEALSNKQAVLKLISKRWISTVQRADFKLNSEALSNKQAVLKLISKRWISTVQRADFKLNSEALSNKQAVLKLISKRWISTVQRADFKLNSEALSNKQAVLKLISKRWIS
YDR352W	YDR352W_idr_4	0.520784	0.712936301976	LRELERELYSPEEDSAAQLVTERTSLLSGETQTLRELERELYSPEEDSAAQLVTERTSLLSGETQTLRELERELYSPEEDSAAQLVTERTSLLSGETQTLRELERELYSPEEDSAAQLVTERTSLLSGETQTLRELERELYSPEEDSAAQLVTERTSLLSGETQTLRELERELYSPEEDSAAQLVTERTSLLSGETQTLRELERELYSPEEDSAAQLVTERTSLLSGETQTLRELERELYSPEEDSAAQLVTERTS
YDR394W	YDR394W_idr_1	0.567019	0.776229361323	EELGIVTPVEKAVEEKPAVKSYASLLAQLNGTVNNNSAEELGIVTPVEKAVEEKPAVKSYASLLAQLNGTVNNNSAEELGIVTPVEKAVEEKPAVKSYASLLAQLNGTVNNNSAEELGIVTPVEKAVEEKPAVKSYASLLAQLNGTVNNNSAEELGIVTPVEKAVEEKPAVKSYASLLAQLNGTVNNNSAEELGIVTPVEKAVEEKPAVKSYASLLAQLNGTVNNNSAEELGIVTPVEKAVEEKPAVKSYASLLAQ
YEL036C	YEL036C_idr_1	0.67988	0.930732996785	KYNNRKLSFNPTTVSIAGTLLTVFFLTRLVLSFFSISLFQLVTFKYNNRKLSFNPTTVSIAGTLLTVFFLTRLVLSFFSISLFQLVTFKYNNRKLSFNPTTVSIAGTLLTVFFLTRLVLSFFSISLFQLVTFKYNNRKLSFNPTTVSIAGTLLTVFFLTRLVLSFFSISLFQLVTFKYNNRKLSFNPTTVSIAGTLLTVFFLTRLVLSFFSISLFQLVTFKYNNRKLSFNPTTVSIAGTLLTVFFLTRLVLSFFSI
YER069W	YER069W_idr_1	0.578681	0.792194420936	PSASLLVSTKRLNASKFQKFVSSLNKSTIAGFASVPLRAPPSVAFTRKKVGYSKRYVSSTNGFSPSASLLVSTKRLNASKFQKFVSSLNKSTIAGFASVPLRAPPSVAFTRKKVGYSKRYVSSTNGFSPSASLLVSTKRLNASKFQKFVSSLNKSTIAGFASVPLRAPPSVAFTRKKVGYSKRYVSSTNGFSPSASLLVSTKRLNASKFQKFVSSLNKSTIAGFASVPLRAPPSVAFTRKKVGYSKRYVSSTNGFS
YER132C	YER132C_idr_3	0.515548	0.705767291905	LLNLFQQKVSRYCNENEGKIRKQLDSSESYQDTLEIKRSLLNLFQQKVSRYCNENEGKIRKQLDSSESYQDTLEIKRSLLNLFQQKVSRYCNENEGKIRKQLDSSESYQDTLEIKRSLLNLFQQKVSRYCNENEGKIRKQLDSSESYQDTLEIKRSLLNLFQQKVSRYCNENEGKIRKQLDSSESYQDTLEIKRSLLNLFQQKVSRYCNENEGKIRKQLDSSESYQDTLEIKRSLLNLFQQKVSRYCNENEGKIRK
YGL187C	YGL187C_idr_1	0.562231	0.769674774883	LSLRQSIRFFKPATRTLCSSRYLLQQKPVVKTALSLRQSIRFFKPATRTLCSSRYLLQQKPVVKTALSLRQSIRFFKPATRTLCSSRYLLQQKPVVKTALSLRQSIRFFKPATRTLCSSRYLLQQKPVVKTALSLRQSIRFFKPATRTLCSSRYLLQQKPVVKTALSLRQSIRFFKPATRTLCSSRYLLQQKPVVKTALSLRQSIRFFKPATRTLCSSRYLLQQKPVVKTALSLRQSIRFFKPATRTLCSSRYLLQ
YHL021C	YHL021C_idr_1	0.528989	0.724168504498	LRSNLCRGSRILARLTTTPRTYTSAATAAAALRSNLCRGSRILARLTTTPRTYTSAATAAAALRSNLCRGSRILARLTTTPRTYTSAATAAAALRSNLCRGSRILARLTTTPRTYTSAATAAAALRSNLCRGSRILARLTTTPRTYTSAATAAAALRSNLCRGSRILARLTTTPRTYTSAATAAAALRSNLCRGSRILARLTTTPRTYTSAATAAAALRSNLCRGSRILARLTTTPRTYTSAATAAAALRSNLCRG
YHR111W	YHR111W_idr_1	0.700494	0.958953482338	NDYHLEDTTSELEALRLENAQLREQLAKREDSSRDNDYHLEDTTSELEALRLENAQLREQLAKREDSSRDNDYHLEDTTSELEALRLENAQLREQLAKREDSSRDNDYHLEDTTSELEALRLENAQLREQLAKREDSSRDNDYHLEDTTSELEALRLENAQLREQLAKREDSSRDNDYHLEDTTSELEALRLENAQLREQLAKREDSSRDNDYHLEDTTSELEALRLENAQLREQLAKREDSSRDNDYHLEDTTSE
YHR115C	YHR115C_idr_2	0.51797	0.709082976402	TLESESESEFENEDEDEPDIEMDIDMEINNNLGVRLVDTLESESESEFENEDEDEPDIEMDIDMEINNNLGVRLVDTLESESESEFENEDEDEPDIEMDIDMEINNNLGVRLVDTLESESESEFENEDEDEPDIEMDIDMEINNNLGVRLVDTLESESESEFENEDEDEPDIEMDIDMEINNNLGVRLVDTLESESESEFENEDEDEPDIEMDIDMEINNNLGVRLVDTLESESESEFENEDEDEPDIEMDIDMEI
YIL014W	YIL014W_idr_1	0.519018	0.710518426671	LKSLKSRRLILKRLVTLLLSLFFSYLIFSASRNVTSSNLKSLKSRRLILKRLVTLLLSLFFSYLIFSASRNVTSSNLKSLKSRRLILKRLVTLLLSLFFSYLIFSASRNVTSSNLKSLKSRRLILKRLVTLLLSLFFSYLIFSASRNVTSSNLKSLKSRRLILKRLVTLLLSLFFSYLIFSASRNVTSSNLKSLKSRRLILKRLVTLLLSLFFSYLIFSASRNVTSSNLKSLKSRRLILKRLVTLLLSLFFSYLIF
YIL110W	YIL110W_idr_1	0.523526	0.716689916305	DFDDDELVAQPETFVESSKENENTTAYINPLDSDFLSQADFDDDELVAQPETFVESSKENENTTAYINPLDSDFLSQADFDDDELVAQPETFVESSKENENTTAYINPLDSDFLSQADFDDDELVAQPETFVESSKENENTTAYINPLDSDFLSQADFDDDELVAQPETFVESSKENENTTAYINPLDSDFLSQADFDDDELVAQPETFVESSKENENTTAYINPLDSDFLSQADFDDDELVAQPETFVESSKENE
YIL129C	YIL129C_idr_27	0.559399	0.765798439021	EFHADGDYELGRMDTIVEFHADGDYDLGRMDTNDSISVAEEKDAEFHADGDYELGRMDTIVEFHADGDYDLGRMDTNDSISVAEEKDAEFHADGDYELGRMDTIVEFHADGDYDLGRMDTNDSISVAEEKDAEFHADGDYELGRMDTIVEFHADGDYDLGRMDTNDSISVAEEKDAEFHADGDYELGRMDTIVEFHADGDYDLGRMDTNDSISVAEEKDAEFHADGDYELGRMDTIVEFHADGDYDLGRMDTNDSI
YJL095W	YJL095W_idr_7	0.689079	0.94332566215	FKSTRLAKFIKSNDKLNSSKLRITSQENKTEFKSTRLAKFIKSNDKLNSSKLRITSQENKTEFKSTRLAKFIKSNDKLNSSKLRITSQENKTEFKSTRLAKFIKSNDKLNSSKLRITSQENKTEFKSTRLAKFIKSNDKLNSSKLRITSQENKTEFKSTRLAKFIKSNDKLNSSKLRITSQENKTEFKSTRLAKFIKSNDKLNSSKLRITSQENKTEFKSTRLAKFIKSNDKLNSSKLRITSQENKTEFKSTRLAK
YJL156C	YJL156C_idr_2	0.583296	0.79851213197	EEESQDTQNTLDVSSSTSSTLATSENARENSFTEEESQDTQNTLDVSSSTSSTLATSENARENSFTEEESQDTQNTLDVSSSTSSTLATSENARENSFTEEESQDTQNTLDVSSSTSSTLATSENARENSFTEEESQDTQNTLDVSSSTSSTLATSENARENSFTEEESQDTQNTLDVSSSTSSTLATSENARENSFTEEESQDTQNTLDVSSSTSSTLATSENARENSFTEEESQDTQNTLDVSSSTSSTLATSE
YJR039W	YJR039W_idr_4	0.52472	0.718323728306	KKAVFAKRSVQKFLGFLDPQMDDHTVISEIKKAVFAKRSVQKFLGFLDPQMDDHTVISEIKKAVFAKRSVQKFLGFLDPQMDDHTVISEIKKAVFAKRSVQKFLGFLDPQMDDHTVISEIKKAVFAKRSVQKFLGFLDPQMDDHTVISEIKKAVFAKRSVQKFLGFLDPQMDDHTVISEIKKAVFAKRSVQKFLGFLDPQMDDHTVISEIKKAVFAKRSVQKFLGFLDPQMDDHTVISEIKKAVFAKRSVQKFLGF
YKL192C	YKL192C_idr_1	0.687586	0.941282560781	FRSVCRISSRVAPSAYRTIMGRSVMSNTILAFRSVCRISSRVAPSAYRTIMGRSVMSNTILAFRSVCRISSRVAPSAYRTIMGRSVMSNTILAFRSVCRISSRVAPSAYRTIMGRSVMSNTILAFRSVCRISSRVAPSAYRTIMGRSVMSNTILAFRSVCRISSRVAPSAYRTIMGRSVMSNTILAFRSVCRISSRVAPSAYRTIMGRSVMSNTILAFRSVCRISSRVAPSAYRTIMGRSVMSNTILAFRSVCRIS
YKR054C	YKR054C_idr_1	0.51468	0.704580222185	CKNEARLANELIEFVAATVTGIKNSPKENEQAFIDYLHCQYLERFQFFCKNEARLANELIEFVAATVTGIKNSPKENEQAFIDYLHCQYLERFQFFCKNEARLANELIEFVAATVTGIKNSPKENEQAFIDYLHCQYLERFQFFCKNEARLANELIEFVAATVTGIKNSPKENEQAFIDYLHCQYLERFQFFCKNEARLANELIEFVAATVTGIKNSPKENEQAFIDYLHCQYLERFQFFCKNEARLANELIEFVA
YLR355C	YLR355C_idr_1	0.548936	0.751475351086	LRTQAARLICNSRVITAKRTFALATRAAAYSRPAARFVKLRTQAARLICNSRVITAKRTFALATRAAAYSRPAARFVKLRTQAARLICNSRVITAKRTFALATRAAAYSRPAARFVKLRTQAARLICNSRVITAKRTFALATRAAAYSRPAARFVKLRTQAARLICNSRVITAKRTFALATRAAAYSRPAARFVKLRTQAARLICNSRVITAKRTFALATRAAAYSRPAARFVKLRTQAARLICNSRVITAKRTFA
YLR362W	YLR362W_idr_2	0.671956	0.919885359811	DKRIEQVNRLKNLMEKVSSLSTATLSMNSELDKRIEQVNRLKNLMEKVSSLSTATLSMNSELDKRIEQVNRLKNLMEKVSSLSTATLSMNSELDKRIEQVNRLKNLMEKVSSLSTATLSMNSELDKRIEQVNRLKNLMEKVSSLSTATLSMNSELDKRIEQVNRLKNLMEKVSSLSTATLSMNSELDKRIEQVNRLKNLMEKVSSLSTATLSMNSELDKRIEQVNRLKNLMEKVSSLSTATLSMNSELDKRIEQVN
YMR165C	YMR165C_idr_5	0.513501	0.702965177439	VDLRTNTSMVPGSPPNRTLDNFDSEITSGRKTLFVDLRTNTSMVPGSPPNRTLDNFDSEITSGRKTLFVDLRTNTSMVPGSPPNRTLDNFDSEITSGRKTLFVDLRTNTSMVPGSPPNRTLDNFDSEITSGRKTLFVDLRTNTSMVPGSPPNRTLDNFDSEITSGRKTLFVDLRTNTSMVPGSPPNRTLDNFDSEITSGRKTLFVDLRTNTSMVPGSPPNRTLDNFDSEITSGRKTLFVDLRTNTSMVPGSPPNRT
YMR266W	YMR266W_idr_1	0.523637	0.716840870318	NSTNSTNSTTTATSTNTSTQQVVTSLVSNGTIFGVFVIAFLNSTNSTNSTTTATSTNTSTQQVVTSLVSNGTIFGVFVIAFLNSTNSTNSTTTATSTNTSTQQVVTSLVSNGTIFGVFVIAFLNSTNSTNSTTTATSTNTSTQQVVTSLVSNGTIFGVFVIAFLNSTNSTNSTTTATSTNTSTQQVVTSLVSNGTIFGVFVIAFLNSTNSTNSTTTATSTNTSTQQVVTSLVSNGTIFGVFVIAFLNSTNSTNSTT
YNL029C	YNL029C_idr_1	0.528957	0.724123789471	LLIRRTINAFLGCIHCNLTATCILIAFVITMYVVLVSEPASLLIRRTINAFLGCIHCNLTATCILIAFVITMYVVLVSEPASLLIRRTINAFLGCIHCNLTATCILIAFVITMYVVLVSEPASLLIRRTINAFLGCIHCNLTATCILIAFVITMYVVLVSEPASLLIRRTINAFLGCIHCNLTATCILIAFVITMYVVLVSEPASLLIRRTINAFLGCIHCNLTATCILIAFVITMYVVLVSEPASLLIRRTINAF
YNL224C	YNL224C_idr_4	0.520623	0.712715419536	WSSPNYSLIDQLMRQRPVFMRIDIRRPREEQAAFERTKTIRGKFHVKEGEIVGQNAPEWSSPNYSLIDQLMRQRPVFMRIDIRRPREEQAAFERTKTIRGKFHVKEGEIVGQNAPEWSSPNYSLIDQLMRQRPVFMRIDIRRPREEQAAFERTKTIRGKFHVKEGEIVGQNAPEWSSPNYSLIDQLMRQRPVFMRIDIRRPREEQAAFERTKTIRGKFHVKEGEIVGQNAPEWSSPNYSLIDQLMRQRPVFMRIDI
YOL095C	YOL095C_idr_3	0.595574	0.815320249347	YNKDLKRSVCDVKVTHGYNVQRYNQLRKNFGFYRAYSSLRGCKSVFRRIYNKDLKRSVCDVKVTHGYNVQRYNQLRKNFGFYRAYSSLRGCKSVFRRIYNKDLKRSVCDVKVTHGYNVQRYNQLRKNFGFYRAYSSLRGCKSVFRRIYNKDLKRSVCDVKVTHGYNVQRYNQLRKNFGFYRAYSSLRGCKSVFRRIYNKDLKRSVCDVKVTHGYNVQRYNQLRKNFGFYRAYSSLRGCKSVFRRIYNKDLKRSVCD
YOL144W	YOL144W_idr_5	0.5163	0.706797206257	NDIDHAKDVDVNQLEEEVSKSSDTLGLTSAPVPHNDIDHAKDVDVNQLEEEVSKSSDTLGLTSAPVPHNDIDHAKDVDVNQLEEEVSKSSDTLGLTSAPVPHNDIDHAKDVDVNQLEEEVSKSSDTLGLTSAPVPHNDIDHAKDVDVNQLEEEVSKSSDTLGLTSAPVPHNDIDHAKDVDVNQLEEEVSKSSDTLGLTSAPVPHNDIDHAKDVDVNQLEEEVSKSSDTLGLTSAPVPHNDIDHAKDVDVNQLEEEV
YPL072W	YPL072W_idr_1	0.537582	0.735931330775	SWIKNVTESPTSLIKKVSCGLIIAASLYAIAPSLSALVFGDSKQSSWIKNVTESPTSLIKKVSCGLIIAASLYAIAPSLSALVFGDSKQSSWIKNVTESPTSLIKKVSCGLIIAASLYAIAPSLSALVFGDSKQSSWIKNVTESPTSLIKKVSCGLIIAASLYAIAPSLSALVFGDSKQSSWIKNVTESPTSLIKKVSCGLIIAASLYAIAPSLSALVFGDSKQSSWIKNVTESPTSLIKKVSCGLIIAASLYAIA
YPL132W	YPL132W_idr_1	0.730478	1.0	IRICPIVRSKVPLLGTFLRSDSWLAPHALALRIRICPIVRSKVPLLGTFLRSDSWLAPHALALRIRICPIVRSKVPLLGTFLRSDSWLAPHALALRIRICPIVRSKVPLLGTFLRSDSWLAPHALALRIRICPIVRSKVPLLGTFLRSDSWLAPHALALRIRICPIVRSKVPLLGTFLRSDSWLAPHALALRIRICPIVRSKVPLLGTFLRSDSWLAPHALALRIRICPIVRSKVPLLGTFLRSDSWLAPHALALR
YPL163C	YPL163C_idr_1	0.52786	0.722623224985	IFKILCSLLLVTSNFASALYVNETTSYTPYTKTLTPTYSVSPQETTLTYSDETTIFKILCSLLLVTSNFASALYVNETTSYTPYTKTLTPTYSVSPQETTLTYSDETTIFKILCSLLLVTSNFASALYVNETTSYTPYTKTLTPTYSVSPQETTLTYSDETTIFKILCSLLLVTSNFASALYVNETTSYTPYTKTLTPTYSVSPQETTLTYSDETTIFKILCSLLLVTSNFASALYVNETTSYTPYTKTLTPTYSV
YPL183W-A	YPL183W-A_idr_1	0.514162	0.703871146307	FLQTLRLTMPRMFLHMKPSPITITRACTVPSLLSVAAPQPALVAAFLQTLRLTMPRMFLHMKPSPITITRACTVPSLLSVAAPQPALVAAFLQTLRLTMPRMFLHMKPSPITITRACTVPSLLSVAAPQPALVAAFLQTLRLTMPRMFLHMKPSPITITRACTVPSLLSVAAPQPALVAAFLQTLRLTMPRMFLHMKPSPITITRACTVPSLLSVAAPQPALVAAFLQTLRLTMPRMFLHMKPSPITITRACTVPS
