## Supplementary File 2 for "Discovering molecular features of intrinsically disordered regions by using evolution for contrastive learning": filter_185_idr_activations.txt

YAL015C	YAL015C_idr_4	0.708852	0.904802253225	RELNVEAEINVKHEEKTVEETMVKLENDISVKVEDRELNVEAEINVKHEEKTVEETMVKLENDISVKVEDRELNVEAEINVKHEEKTVEETMVKLENDISVKVEDRELNVEAEINVKHEEKTVEETMVKLENDISVKVEDRELNVEAEINVKHEEKTVEETMVKLENDISVKVEDRELNVEAEINVKHEEKTVEETMVKLENDISVKVEDRELNVEAEINVKHEEKTVEETMVKLENDISVKVEDRELNVEAEINV
YBR122C	YBR122C_idr_2	0.583105	0.744293862596	DSTTPNSSSETVELSEENKKKTQIKKEEKEDVSEDSTTPNSSSETVELSEENKKKTQIKKEEKEDVSEDSTTPNSSSETVELSEENKKKTQIKKEEKEDVSEDSTTPNSSSETVELSEENKKKTQIKKEEKEDVSEDSTTPNSSSETVELSEENKKKTQIKKEEKEDVSEDSTTPNSSSETVELSEENKKKTQIKKEEKEDVSEDSTTPNSSSETVELSEENKKKTQIKKEEKEDVSEDSTTPNSSSETVELSEEN
YBR152W	YBR152W_idr_3	0.595509	0.760127831842	PNDGQESNESDGSPESDESPESEESSDNSDSSDSPNDGQESNESDGSPESDESPESEESSDNSDSSDSPNDGQESNESDGSPESDESPESEESSDNSDSSDSPNDGQESNESDGSPESDESPESEESSDNSDSSDSPNDGQESNESDGSPESDESPESEESSDNSDSSDSPNDGQESNESDGSPESDESPESEESSDNSDSSDSPNDGQESNESDGSPESDESPESEESSDNSDSSDSPNDGQESNESDGSPESDE
YCL009C	YCL009C_idr_1	0.571853	0.729931686578	LRSLLQSGHRRVVASSCATMVRCSSSSTSALALRSLLQSGHRRVVASSCATMVRCSSSSTSALALRSLLQSGHRRVVASSCATMVRCSSSSTSALALRSLLQSGHRRVVASSCATMVRCSSSSTSALALRSLLQSGHRRVVASSCATMVRCSSSSTSALALRSLLQSGHRRVVASSCATMVRCSSSSTSALALRSLLQSGHRRVVASSCATMVRCSSSSTSALALRSLLQSGHRRVVASSCATMVRCSSSSTSALA
YDR513W	YDR513W_idr_1	0.660176	0.842670591449	ETNFSFDSNLIVIIIITLFATRIIAKRFLSTPKETNFSFDSNLIVIIIITLFATRIIAKRFLSTPKETNFSFDSNLIVIIIITLFATRIIAKRFLSTPKETNFSFDSNLIVIIIITLFATRIIAKRFLSTPKETNFSFDSNLIVIIIITLFATRIIAKRFLSTPKETNFSFDSNLIVIIIITLFATRIIAKRFLSTPKETNFSFDSNLIVIIIITLFATRIIAKRFLSTPKETNFSFDSNLIVIIIITLFATRIIA
YER113C	YER113C_idr_1	0.584636	0.746248543994	RVRPKRSVITLMAIVVVMLILRNQFYSSRTRGHGQEPVRVRPKRSVITLMAIVVVMLILRNQFYSSRTRGHGQEPVRVRPKRSVITLMAIVVVMLILRNQFYSSRTRGHGQEPVRVRPKRSVITLMAIVVVMLILRNQFYSSRTRGHGQEPVRVRPKRSVITLMAIVVVMLILRNQFYSSRTRGHGQEPVRVRPKRSVITLMAIVVVMLILRNQFYSSRTRGHGQEPVRVRPKRSVITLMAIVVVMLILRNQFYSS
YER180C	YER180C_idr_2	0.600171	0.766077619689	NGSETEQFTGDDDEELQSFDFENTSSVRTLDSNIWRNGSETEQFTGDDDEELQSFDFENTSSVRTLDSNIWRNGSETEQFTGDDDEELQSFDFENTSSVRTLDSNIWRNGSETEQFTGDDDEELQSFDFENTSSVRTLDSNIWRNGSETEQFTGDDDEELQSFDFENTSSVRTLDSNIWRNGSETEQFTGDDDEELQSFDFENTSSVRTLDSNIWRNGSETEQFTGDDDEELQSFDFENTSSVRTLDSNIWRNGSE
YFR015C	YFR015C_idr_2	0.5967	0.761647099818	VGETISDANMNTLAGGKKFKIARPLSVPGSPKVRSVGETISDANMNTLAGGKKFKIARPLSVPGSPKVRSVGETISDANMNTLAGGKKFKIARPLSVPGSPKVRSVGETISDANMNTLAGGKKFKIARPLSVPGSPKVRSVGETISDANMNTLAGGKKFKIARPLSVPGSPKVRSVGETISDANMNTLAGGKKFKIARPLSVPGSPKVRSVGETISDANMNTLAGGKKFKIARPLSVPGSPKVRSVGETISDANMN
YGL055W	YGL055W_idr_2	0.582956	0.744104267934	IELIDDQFPKDDSASSGIVDEVDLTEANILATGLNIELIDDQFPKDDSASSGIVDEVDLTEANILATGLNIELIDDQFPKDDSASSGIVDEVDLTEANILATGLNIELIDDQFPKDDSASSGIVDEVDLTEANILATGLNIELIDDQFPKDDSASSGIVDEVDLTEANILATGLNIELIDDQFPKDDSASSGIVDEVDLTEANILATGLNIELIDDQFPKDDSASSGIVDEVDLTEANILATGLNIELIDDQFPKD
YGL194C	YGL194C_idr_2	0.595009	0.759488824795	QDISALTEEEDKIIQEMNEETEADSSNRLEEMEKENSGLIAFSQDISALTEEEDKIIQEMNEETEADSSNRLEEMEKENSGLIAFSQDISALTEEEDKIIQEMNEETEADSSNRLEEMEKENSGLIAFSQDISALTEEEDKIIQEMNEETEADSSNRLEEMEKENSGLIAFSQDISALTEEEDKIIQEMNEETEADSSNRLEEMEKENSGLIAFSQDISALTEEEDKIIQEMNEETEADSSNRLEEMEKENSGLIA
YGR170W	YGR170W_idr_8	0.583724	0.745084956211	RIRIKVDDPKKIERIKRTISVSDENAKSTGNVTWEYHTLREMMNKRIRIKVDDPKKIERIKRTISVSDENAKSTGNVTWEYHTLREMMNKRIRIKVDDPKKIERIKRTISVSDENAKSTGNVTWEYHTLREMMNKRIRIKVDDPKKIERIKRTISVSDENAKSTGNVTWEYHTLREMMNKRIRIKVDDPKKIERIKRTISVSDENAKSTGNVTWEYHTLREMMNKRIRIKVDDPKKIERIKRTISVSDENAKSTGN
YGR214W	YGR214W_idr_2	0.635518	0.811195519114	EVEQQVAEEATTEEAGEEEAKEEVTEEQAEATEWAEENADNVEWEVEQQVAEEATTEEAGEEEAKEEVTEEQAEATEWAEENADNVEWEVEQQVAEEATTEEAGEEEAKEEVTEEQAEATEWAEENADNVEWEVEQQVAEEATTEEAGEEEAKEEVTEEQAEATEWAEENADNVEWEVEQQVAEEATTEEAGEEEAKEEVTEEQAEATEWAEENADNVEWEVEQQVAEEATTEEAGEEEAKEEVTEEQAEATEWAE
YHL030W	YHL030W_idr_21	0.583272	0.744507422874	RLLGSESDDSEGSIKQTSDESTIKRIKPNTEITQKSSKENIENRLLGSESDDSEGSIKQTSDESTIKRIKPNTEITQKSSKENIENRLLGSESDDSEGSIKQTSDESTIKRIKPNTEITQKSSKENIENRLLGSESDDSEGSIKQTSDESTIKRIKPNTEITQKSSKENIENRLLGSESDDSEGSIKQTSDESTIKRIKPNTEITQKSSKENIENRLLGSESDDSEGSIKQTSDESTIKRIKPNTEITQKSSKENI
YHR164C	YHR164C_idr_16	0.567684	0.72461010223	LNNRLLDKEKGVTTIQSVVESELEQSSLIATLNNRLLDKEKGVTTIQSVVESELEQSSLIATLNNRLLDKEKGVTTIQSVVESELEQSSLIATLNNRLLDKEKGVTTIQSVVESELEQSSLIATLNNRLLDKEKGVTTIQSVVESELEQSSLIATLNNRLLDKEKGVTTIQSVVESELEQSSLIATLNNRLLDKEKGVTTIQSVVESELEQSSLIATLNNRLLDKEKGVTTIQSVVESELEQSSLIATLNNRLLDK
YHR193C	YHR193C_idr_2	0.574356	0.733126873978	PSNEDVATKSPEDIQADMQAAAEGSVNAAAEEDDEEGEVPSNEDVATKSPEDIQADMQAAAEGSVNAAAEEDDEEGEVPSNEDVATKSPEDIQADMQAAAEGSVNAAAEEDDEEGEVPSNEDVATKSPEDIQADMQAAAEGSVNAAAEEDDEEGEVPSNEDVATKSPEDIQADMQAAAEGSVNAAAEEDDEEGEVPSNEDVATKSPEDIQADMQAAAEGSVNAAAEEDDEEGEVPSNEDVATKSPEDIQADMQAAA
YIL146C	YIL146C_idr_4	0.659026	0.841202145798	IINIIKQGQEGANVVSPSHPFKQLQKIISLPLIINIIKQGQEGANVVSPSHPFKQLQKIISLPLIINIIKQGQEGANVVSPSHPFKQLQKIISLPLIINIIKQGQEGANVVSPSHPFKQLQKIISLPLIINIIKQGQEGANVVSPSHPFKQLQKIISLPLIINIIKQGQEGANVVSPSHPFKQLQKIISLPLIINIIKQGQEGANVVSPSHPFKQLQKIISLPLIINIIKQGQEGANVVSPSHPFKQLQKIISLPL
YIL149C	YIL149C_idr_38	0.654023	0.83481648804	DTEMKMKSLLTELSNKETTIEKLSSEIENLDKDTEMKMKSLLTELSNKETTIEKLSSEIENLDKDTEMKMKSLLTELSNKETTIEKLSSEIENLDKDTEMKMKSLLTELSNKETTIEKLSSEIENLDKDTEMKMKSLLTELSNKETTIEKLSSEIENLDKDTEMKMKSLLTELSNKETTIEKLSSEIENLDKDTEMKMKSLLTELSNKETTIEKLSSEIENLDKDTEMKMKSLLTELSNKETTIEKLSSEIENLDK
YIL149C	YIL149C_idr_47	0.556373	0.710173214352	TCKRELAFVKQKNDSLEKTINDLQRTQTLSEKEYQCSAVITCKRELAFVKQKNDSLEKTINDLQRTQTLSEKEYQCSAVITCKRELAFVKQKNDSLEKTINDLQRTQTLSEKEYQCSAVITCKRELAFVKQKNDSLEKTINDLQRTQTLSEKEYQCSAVITCKRELAFVKQKNDSLEKTINDLQRTQTLSEKEYQCSAVITCKRELAFVKQKNDSLEKTINDLQRTQTLSEKEYQCSAVITCKRELAFVKQKNDSL
YIR001C	YIR001C_idr_1	0.60126	0.76746792982	SQEEKVDAKATLKTEISNNKKNDKQELELDELVGKLSIEGTPQVSQKLSKEEKHAHQLSQEEKVDAKATLKTEISNNKKNDKQELELDELVGKLSIEGTPQVSQKLSKEEKHAHQLSQEEKVDAKATLKTEISNNKKNDKQELELDELVGKLSIEGTPQVSQKLSKEEKHAHQLSQEEKVDAKATLKTEISNNKKNDKQELELDELVGKLSIEGTPQVSQKLSKEEKHAHQLSQEEKVDAKATLKTEISNNKKNDK
YJL149W	YJL149W_idr_5	0.553443	0.706433284667	SEPEMIIIDDDDDDDEINAAIPPSSDDTAATISSEPEMIIIDDDDDDDEINAAIPPSSDDTAATISSEPEMIIIDDDDDDDEINAAIPPSSDDTAATISSEPEMIIIDDDDDDDEINAAIPPSSDDTAATISSEPEMIIIDDDDDDDEINAAIPPSSDDTAATISSEPEMIIIDDDDDDDEINAAIPPSSDDTAATISSEPEMIIIDDDDDDDEINAAIPPSSDDTAATISSEPEMIIIDDDDDDDEINAAIPPSS
YJR030C	YJR030C_idr_2	0.783433	1.0	VSPELIESVASEIDDSESIISEDGKDKRDKVSPELIESVASEIDDSESIISEDGKDKRDKVSPELIESVASEIDDSESIISEDGKDKRDKVSPELIESVASEIDDSESIISEDGKDKRDKVSPELIESVASEIDDSESIISEDGKDKRDKVSPELIESVASEIDDSESIISEDGKDKRDKVSPELIESVASEIDDSESIISEDGKDKRDKVSPELIESVASEIDDSESIISEDGKDKRDKVSPELIESVASEIDDS
YKL154W	YKL154W_idr_1	0.650784	0.830682381011	LSNTLIIACLLVIGTTIALIAVQKASSKTGIKQKLSNTLIIACLLVIGTTIALIAVQKASSKTGIKQKLSNTLIIACLLVIGTTIALIAVQKASSKTGIKQKLSNTLIIACLLVIGTTIALIAVQKASSKTGIKQKLSNTLIIACLLVIGTTIALIAVQKASSKTGIKQKLSNTLIIACLLVIGTTIALIAVQKASSKTGIKQKLSNTLIIACLLVIGTTIALIAVQKASSKTGIKQKLSNTLIIACLLVIGTTIA
YKR095W	YKR095W_idr_24	0.5608	0.715823470024	NMSLLNKEIQDLYDSKSDISIKLGKEKSSRNMSLLNKEIQDLYDSKSDISIKLGKEKSSRNMSLLNKEIQDLYDSKSDISIKLGKEKSSRNMSLLNKEIQDLYDSKSDISIKLGKEKSSRNMSLLNKEIQDLYDSKSDISIKLGKEKSSRNMSLLNKEIQDLYDSKSDISIKLGKEKSSRNMSLLNKEIQDLYDSKSDISIKLGKEKSSRNMSLLNKEIQDLYDSKSDISIKLGKEKSSRNMSLLNKEIQDLYDSK
YLR048W	YLR048W_idr_2	0.643565	0.821467410945	EVEQVAEEAAAAEEGEEEEVKEEVTEGQAEATEWAEENADNVEWEVEQVAEEAAAAEEGEEEEVKEEVTEGQAEATEWAEENADNVEWEVEQVAEEAAAAEEGEEEEVKEEVTEGQAEATEWAEENADNVEWEVEQVAEEAAAAEEGEEEEVKEEVTEGQAEATEWAEENADNVEWEVEQVAEEAAAAEEGEEEEVKEEVTEGQAEATEWAEENADNVEWEVEQVAEEAAAAEEGEEEEVKEEVTEGQAEATEWAE
YLR087C	YLR087C_idr_1	0.66876	0.853627519528	EAISQLRGVPLTHQKDFSWVFLVDWILTVVVCEAISQLRGVPLTHQKDFSWVFLVDWILTVVVCEAISQLRGVPLTHQKDFSWVFLVDWILTVVVCEAISQLRGVPLTHQKDFSWVFLVDWILTVVVCEAISQLRGVPLTHQKDFSWVFLVDWILTVVVCEAISQLRGVPLTHQKDFSWVFLVDWILTVVVCEAISQLRGVPLTHQKDFSWVFLVDWILTVVVCEAISQLRGVPLTHQKDFSWVFLVDWILTVVVC
YLR106C	YLR106C_idr_94	0.599511	0.765234942935	IIIEWIKANKGGPIKKEQKRGPSVEDVEQAFIIIEWIKANKGGPIKKEQKRGPSVEDVEQAFIIIEWIKANKGGPIKKEQKRGPSVEDVEQAFIIIEWIKANKGGPIKKEQKRGPSVEDVEQAFIIIEWIKANKGGPIKKEQKRGPSVEDVEQAFIIIEWIKANKGGPIKKEQKRGPSVEDVEQAFIIIEWIKANKGGPIKKEQKRGPSVEDVEQAFIIIEWIKANKGGPIKKEQKRGPSVEDVEQAFIIIEWIKA
YLR106C	YLR106C_idr_96	0.675416	0.862122988505	SIILSFQKVIGDGIESISETDDNWLSASFKKVSIILSFQKVIGDGIESISETDDNWLSASFKKVSIILSFQKVIGDGIESISETDDNWLSASFKKVSIILSFQKVIGDGIESISETDDNWLSASFKKVSIILSFQKVIGDGIESISETDDNWLSASFKKVSIILSFQKVIGDGIESISETDDNWLSASFKKVSIILSFQKVIGDGIESISETDDNWLSASFKKVSIILSFQKVIGDGIESISETDDNWLSASFKKV
YLR152C	YLR152C_idr_3	0.607963	0.776023731287	LDLSRPLSLTEEVGSRNASIGNVHTGYTDESLDLSRPLSLTEEVGSRNASIGNVHTGYTDESLDLSRPLSLTEEVGSRNASIGNVHTGYTDESLDLSRPLSLTEEVGSRNASIGNVHTGYTDESLDLSRPLSLTEEVGSRNASIGNVHTGYTDESLDLSRPLSLTEEVGSRNASIGNVHTGYTDESLDLSRPLSLTEEVGSRNASIGNVHTGYTDESLDLSRPLSLTEEVGSRNASIGNVHTGYTDESLDLSRPLS
YLR189C	YLR189C_idr_6	0.687873	0.878023072423	VTLSRVKTPRKKEENVDATKLTPAETTDEGWTMIVTLSRVKTPRKKEENVDATKLTPAETTDEGWTMIVTLSRVKTPRKKEENVDATKLTPAETTDEGWTMIVTLSRVKTPRKKEENVDATKLTPAETTDEGWTMIVTLSRVKTPRKKEENVDATKLTPAETTDEGWTMIVTLSRVKTPRKKEENVDATKLTPAETTDEGWTMIVTLSRVKTPRKKEENVDATKLTPAETTDEGWTMIVTLSRVKTPRKKEENVDA
YLR271W	YLR271W_idr_3	0.548718	0.700401937639	MVNESLEASPAIKGEKFGRPSTLIDCDTSIIMVNESLEASPAIKGEKFGRPSTLIDCDTSIIMVNESLEASPAIKGEKFGRPSTLIDCDTSIIMVNESLEASPAIKGEKFGRPSTLIDCDTSIIMVNESLEASPAIKGEKFGRPSTLIDCDTSIIMVNESLEASPAIKGEKFGRPSTLIDCDTSIIMVNESLEASPAIKGEKFGRPSTLIDCDTSIIMVNESLEASPAIKGEKFGRPSTLIDCDTSIIMVNESLEA
YLR310C	YLR310C_idr_8	0.578326	0.738194574945	LTAELLKGEQEKWFDIYSEDYSDDDSENDEAIIDDELGSEDYIERKAANIEKNLPWFLTLTAELLKGEQEKWFDIYSEDYSDDDSENDEAIIDDELGSEDYIERKAANIEKNLPWFLTLTAELLKGEQEKWFDIYSEDYSDDDSENDEAIIDDELGSEDYIERKAANIEKNLPWFLTLTAELLKGEQEKWFDIYSEDYSDDDSENDEAIIDDELGSEDYIERKAANIEKNLPWFLTLTAELLKGEQEKWFDIYSED
YLR454W	YLR454W_idr_1	0.594772	0.759186781935	MFPINVLLYKWLIFAVTFLWSCKILLRKLMFPINVLLYKWLIFAVTFLWSCKILLRKLMFPINVLLYKWLIFAVTFLWSCKILLRKLMFPINVLLYKWLIFAVTFLWSCKILLRKLMFPINVLLYKWLIFAVTFLWSCKILLRKLMFPINVLLYKWLIFAVTFLWSCKILLRKLMFPINVLLYKWLIFAVTFLWSCKILLRKLMFPINVLLYKWLIFAVTFLWSCKILLRKLMFPINVLLYKWLIFAVTFLWSCKI
YML057W	YML057W_idr_11	0.601456	0.767718769948	LENDTPVIEELVGTDKKLPQAGKSEATPQPATSASPKHASILENDTPVIEELVGTDKKLPQAGKSEATPQPATSASPKHASILENDTPVIEELVGTDKKLPQAGKSEATPQPATSASPKHASILENDTPVIEELVGTDKKLPQAGKSEATPQPATSASPKHASILENDTPVIEELVGTDKKLPQAGKSEATPQPATSASPKHASILENDTPVIEELVGTDKKLPQAGKSEATPQPATSASPKHASILENDTPVIEE
YML069W	YML069W_idr_2	0.559619	0.71431637506	TNVDENMTKKEESSNEVVPKKEDGAEGEDVQMAVETNVDENMTKKEESSNEVVPKKEDGAEGEDVQMAVETNVDENMTKKEESSNEVVPKKEDGAEGEDVQMAVETNVDENMTKKEESSNEVVPKKEDGAEGEDVQMAVETNVDENMTKKEESSNEVVPKKEDGAEGEDVQMAVETNVDENMTKKEESSNEVVPKKEDGAEGEDVQMAVETNVDENMTKKEESSNEVVPKKEDGAEGEDVQMAVETNVDENMTKKE
YML075C	YML075C_idr_3	0.664223	0.847836285162	EDGVVPSTARIISKAEKKSVSSFLNLSVVVIIMKLEDGVVPSTARIISKAEKKSVSSFLNLSVVVIIMKLEDGVVPSTARIISKAEKKSVSSFLNLSVVVIIMKLEDGVVPSTARIISKAEKKSVSSFLNLSVVVIIMKLEDGVVPSTARIISKAEKKSVSSFLNLSVVVIIMKLEDGVVPSTARIISKAEKKSVSSFLNLSVVVIIMKLEDGVVPSTARIISKAEKKSVSSFLNLSVVVIIMKLEDGVVPSTARI
YML076C	YML076C_idr_1	0.567623	0.724532423198	DTQIAITGVAVGKEINNDNSKTDQKVSLPKADVPCIDKATQTIIEGCSKDDPRLSYPTKLETTEKGKTDTQIAITGVAVGKEINNDNSKTDQKVSLPKADVPCIDKATQTIIEGCSKDDPRLSYPTKLETTEKGKTDTQIAITGVAVGKEINNDNSKTDQKVSLPKADVPCIDKATQTIIEGCSKDDPRLSYPTKLETTEKGKTDTQIAITGVAVGKEINNDNSKTDQKVSLPKADVPCIDKATQTIIEGCSKDDP
YMR183C	YMR183C_idr_2	0.760236	0.970390517832	ARKARKNKIRCLIICFIIFAIVVVVVVVPSVVETRKARKARKNKIRCLIICFIIFAIVVVVVVVPSVVETRKARKARKNKIRCLIICFIIFAIVVVVVVVPSVVETRKARKARKNKIRCLIICFIIFAIVVVVVVVPSVVETRKARKARKNKIRCLIICFIIFAIVVVVVVVPSVVETRKARKARKNKIRCLIICFIIFAIVVVVVVVPSVVETRKARKARKNKIRCLIICFIIFAIVVVVVVVPSVVETRKARKA
YNL029C	YNL029C_idr_1	0.599683	0.765454970127	LLIRRTINAFLGCIHCNLTATCILIAFVITMYVVLVSEPASLLIRRTINAFLGCIHCNLTATCILIAFVITMYVVLVSEPASLLIRRTINAFLGCIHCNLTATCILIAFVITMYVVLVSEPASLLIRRTINAFLGCIHCNLTATCILIAFVITMYVVLVSEPASLLIRRTINAFLGCIHCNLTATCILIAFVITMYVVLVSEPASLLIRRTINAFLGCIHCNLTATCILIAFVITMYVVLVSEPASLLIRRTINAF
YNL128W	YNL128W_idr_1	0.655013	0.836080655334	REEGSELEMEKGFLKWKPVNLMKKILSLPMREEGSELEMEKGFLKWKPVNLMKKILSLPMREEGSELEMEKGFLKWKPVNLMKKILSLPMREEGSELEMEKGFLKWKPVNLMKKILSLPMREEGSELEMEKGFLKWKPVNLMKKILSLPMREEGSELEMEKGFLKWKPVNLMKKILSLPMREEGSELEMEKGFLKWKPVNLMKKILSLPMREEGSELEMEKGFLKWKPVNLMKKILSLPMREEGSELEMEKGFLKW
YNL132W	YNL132W_idr_10	0.561632	0.716885945725	ETLPNIKDDAIAEMDGEEIKNYNAAEALDQMEETLPNIKDDAIAEMDGEEIKNYNAAEALDQMEETLPNIKDDAIAEMDGEEIKNYNAAEALDQMEETLPNIKDDAIAEMDGEEIKNYNAAEALDQMEETLPNIKDDAIAEMDGEEIKNYNAAEALDQMEETLPNIKDDAIAEMDGEEIKNYNAAEALDQMEETLPNIKDDAIAEMDGEEIKNYNAAEALDQMEETLPNIKDDAIAEMDGEEIKNYNAAEALDQME
YNL292W	YNL292W_idr_2	0.579412	0.739580015871	ECIVSSDQPGDEATAETIETANAEEHSNTLKRKIEQVECIVSSDQPGDEATAETIETANAEEHSNTLKRKIEQVECIVSSDQPGDEATAETIETANAEEHSNTLKRKIEQVECIVSSDQPGDEATAETIETANAEEHSNTLKRKIEQVECIVSSDQPGDEATAETIETANAEEHSNTLKRKIEQVECIVSSDQPGDEATAETIETANAEEHSNTLKRKIEQVECIVSSDQPGDEATAETIETANAEEHSNTLKRKI
YNR016C	YNR016C_idr_30	0.589225	0.752106045194	PGSMHLRPIATPYPVKEWLQPKRYKAHLMGTPGSMHLRPIATPYPVKEWLQPKRYKAHLMGTPGSMHLRPIATPYPVKEWLQPKRYKAHLMGTPGSMHLRPIATPYPVKEWLQPKRYKAHLMGTPGSMHLRPIATPYPVKEWLQPKRYKAHLMGTPGSMHLRPIATPYPVKEWLQPKRYKAHLMGTPGSMHLRPIATPYPVKEWLQPKRYKAHLMGTPGSMHLRPIATPYPVKEWLQPKRYKAHLMGTPGSMHLRP
YOL006C	YOL006C_idr_5	0.585872	0.747826622834	FVRENDKRKFEKEELLPESQLKEWLEKVDEKFVRENDKRKFEKEELLPESQLKEWLEKVDEKFVRENDKRKFEKEELLPESQLKEWLEKVDEKFVRENDKRKFEKEELLPESQLKEWLEKVDEKFVRENDKRKFEKEELLPESQLKEWLEKVDEKFVRENDKRKFEKEELLPESQLKEWLEKVDEKFVRENDKRKFEKEELLPESQLKEWLEKVDEKFVRENDKRKFEKEELLPESQLKEWLEKVDEKFVRENDKR
YOL082W	YOL082W_idr_6	0.57127	0.729188067709	PELDDSSIISTSISLSYDGDDNEKALTWEELPELDDSSIISTSISLSYDGDDNEKALTWEELPELDDSSIISTSISLSYDGDDNEKALTWEELPELDDSSIISTSISLSYDGDDNEKALTWEELPELDDSSIISTSISLSYDGDDNEKALTWEELPELDDSSIISTSISLSYDGDDNEKALTWEELPELDDSSIISTSISLSYDGDDNEKALTWEELPELDDSSIISTSISLSYDGDDNEKALTWEELPELDDSSI
YOL101C	YOL101C_idr_1	0.606116	0.773666655762	VSLTTIEQSPVKCETTTEKESNDTRGTDSNVSLTTIEQSPVKCETTTEKESNDTRGTDSNVSLTTIEQSPVKCETTTEKESNDTRGTDSNVSLTTIEQSPVKCETTTEKESNDTRGTDSNVSLTTIEQSPVKCETTTEKESNDTRGTDSNVSLTTIEQSPVKCETTTEKESNDTRGTDSNVSLTTIEQSPVKCETTTEKESNDTRGTDSNVSLTTIEQSPVKCETTTEKESNDTRGTDSNVSLTTIEQSPVKCETT
YOL122C	YOL122C_idr_3	0.605411	0.772766994095	HTEEDSHNHQNNNDRSAGSVIEQDGSSGMEIENHTEEDSHNHQNNNDRSAGSVIEQDGSSGMEIENHTEEDSHNHQNNNDRSAGSVIEQDGSSGMEIENHTEEDSHNHQNNNDRSAGSVIEQDGSSGMEIENHTEEDSHNHQNNNDRSAGSVIEQDGSSGMEIENHTEEDSHNHQNNNDRSAGSVIEQDGSSGMEIENHTEEDSHNHQNNNDRSAGSVIEQDGSSGMEIENHTEEDSHNHQNNNDRSAGSVIEQDG
YOR311C	YOR311C_idr_1	0.551886	0.704445507892	GTEDAIALPNSTLEPRTEAKQRLSSKSHQVSAKVTIPAKEEISSSDDDAGTEDAIALPNSTLEPRTEAKQRLSSKSHQVSAKVTIPAKEEISSSDDDAGTEDAIALPNSTLEPRTEAKQRLSSKSHQVSAKVTIPAKEEISSSDDDAGTEDAIALPNSTLEPRTEAKQRLSSKSHQVSAKVTIPAKEEISSSDDDAGTEDAIALPNSTLEPRTEAKQRLSSKSHQVSAKVTIPAKEEISSSDDDAGTEDAIALPNS
YOR356W	YOR356W_idr_1	0.575408	0.734469252874	IKFTNENLIRGIRMTISAKSRHLALGTDMTRKFSLSCRFLNKANLTEEEKELLNEPRAIKFTNENLIRGIRMTISAKSRHLALGTDMTRKFSLSCRFLNKANLTEEEKELLNEPRAIKFTNENLIRGIRMTISAKSRHLALGTDMTRKFSLSCRFLNKANLTEEEKELLNEPRAIKFTNENLIRGIRMTISAKSRHLALGTDMTRKFSLSCRFLNKANLTEEEKELLNEPRAIKFTNENLIRGIRMTISAKSRHLA
YPL016W	YPL016W_idr_14	0.625142	0.797951662491	ILVDSLTGNQLPTPTPTEMEPDLDTECFISMQSTSPAVKQWDLLPEPIRFLPNQFPILVDSLTGNQLPTPTPTEMEPDLDTECFISMQSTSPAVKQWDLLPEPIRFLPNQFPILVDSLTGNQLPTPTPTEMEPDLDTECFISMQSTSPAVKQWDLLPEPIRFLPNQFPILVDSLTGNQLPTPTPTEMEPDLDTECFISMQSTSPAVKQWDLLPEPIRFLPNQFPILVDSLTGNQLPTPTPTEMEPDLDTECFISMQ
YPL092W	YPL092W_idr_2	0.570631	0.728371715094	FSESGTEKTTVSPYNSIESVEESNSALDFTRLAFSESGTEKTTVSPYNSIESVEESNSALDFTRLAFSESGTEKTTVSPYNSIESVEESNSALDFTRLAFSESGTEKTTVSPYNSIESVEESNSALDFTRLAFSESGTEKTTVSPYNSIESVEESNSALDFTRLAFSESGTEKTTVSPYNSIESVEESNSALDFTRLAFSESGTEKTTVSPYNSIESVEESNSALDFTRLAFSESGTEKTTVSPYNSIESVEESNS
YPL232W	YPL232W_idr_4	0.737388	0.941226111415	RKARKNKIRCWLIVFAIIVVVVVVVVVPAVVKTRRKARKNKIRCWLIVFAIIVVVVVVVVVPAVVKTRRKARKNKIRCWLIVFAIIVVVVVVVVVPAVVKTRRKARKNKIRCWLIVFAIIVVVVVVVVVPAVVKTRRKARKNKIRCWLIVFAIIVVVVVVVVVPAVVKTRRKARKNKIRCWLIVFAIIVVVVVVVVVPAVVKTRRKARKNKIRCWLIVFAIIVVVVVVVVVPAVVKTRRKARKNKIRCWLIVFAII
YPL249C	YPL249C_idr_5	0.67722	0.864426426696	ELQAEIDELININKEQVSTASLLERDSKAKGRKGWELQAEIDELININKEQVSTASLLERDSKAKGRKGWELQAEIDELININKEQVSTASLLERDSKAKGRKGWELQAEIDELININKEQVSTASLLERDSKAKGRKGWELQAEIDELININKEQVSTASLLERDSKAKGRKGWELQAEIDELININKEQVSTASLLERDSKAKGRKGWELQAEIDELININKEQVSTASLLERDSKAKGRKGWELQAEIDELIN
YPR148C	YPR148C_idr_7	0.574447	0.733243126243	TEDEKPKSEGAEEESKKEANEPTVDDVADRKEDLKSNKVNDEPPIEESEDNKLLTEDEKPKSEGAEEESKKEANEPTVDDVADRKEDLKSNKVNDEPPIEESEDNKLLTEDEKPKSEGAEEESKKEANEPTVDDVADRKEDLKSNKVNDEPPIEESEDNKLLTEDEKPKSEGAEEESKKEANEPTVDDVADRKEDLKSNKVNDEPPIEESEDNKLLTEDEKPKSEGAEEESKKEANEPTVDDVADRKEDLKSNKVN
YPR190C	YPR190C_idr_1	0.570927	0.728749991441	DELLGEALSAENQTGESTVESEKLVTPEDVMTISDELLGEALSAENQTGESTVESEKLVTPEDVMTISDELLGEALSAENQTGESTVESEKLVTPEDVMTISDELLGEALSAENQTGESTVESEKLVTPEDVMTISDELLGEALSAENQTGESTVESEKLVTPEDVMTISDELLGEALSAENQTGESTVESEKLVTPEDVMTISDELLGEALSAENQTGESTVESEKLVTPEDVMTISDELLGEALSAENQTGEST
