## Supplementary File 2 for "Discovering molecular features of intrinsically disordered regions by using evolution for contrastive learning": filter_186_idr_activations.txt

YBR054W	YBR054W_idr_4	1.47106	0.958485395436	KDKKKAKKAKKAKKAKKAQEEEEDVATDSEKDKKKAKKAKKAKKAKKAQEEEEDVATDSEKDKKKAKKAKKAKKAKKAQEEEEDVATDSEKDKKKAKKAKKAKKAKKAQEEEEDVATDSEKDKKKAKKAKKAKKAKKAQEEEEDVATDSEKDKKKAKKAKKAKKAKKAQEEEEDVATDSEKDKKKAKKAKKAKKAKKAQEEEEDVATDSEKDKKKAKKAKKAKKAKKAQEEEEDVATDSEKDKKKAKKAKKAKKAK
YBR065C	YBR065C_idr_4	1.18264	0.770560559436	LGLSFPTKSTDNAKNDKKKTSKKVHKDRSKKSKPRANKLTILGLSFPTKSTDNAKNDKKKTSKKVHKDRSKKSKPRANKLTILGLSFPTKSTDNAKNDKKKTSKKVHKDRSKKSKPRANKLTILGLSFPTKSTDNAKNDKKKTSKKVHKDRSKKSKPRANKLTILGLSFPTKSTDNAKNDKKKTSKKVHKDRSKKSKPRANKLTILGLSFPTKSTDNAKNDKKKTSKKVHKDRSKKSKPRANKLTILGLSFPTKST
YDL060W	YDL060W_idr_1	1.18737	0.773638695628	AGHSHRSSLKNGHKSYKSKHASKGALKRLYKGKVEKEPVGTGKPDKQVSKLQRKNKAKQLRAQRIAGHSHRSSLKNGHKSYKSKHASKGALKRLYKGKVEKEPVGTGKPDKQVSKLQRKNKAKQLRAQRIAGHSHRSSLKNGHKSYKSKHASKGALKRLYKGKVEKEPVGTGKPDKQVSKLQRKNKAKQLRAQRIAGHSHRSSLKNGHKSYKSKHASKGALKRLYKGKVEKEPVGTGKPDKQVSKLQRKNKAKQLR
YDR026C	YDR026C_idr_2	1.50346	0.979593891076	IKKTKKKLKKQKKRKHGSKMSHEDEDTDMDWYLKTSIKKTKKKLKKQKKRKHGSKMSHEDEDTDMDWYLKTSIKKTKKKLKKQKKRKHGSKMSHEDEDTDMDWYLKTSIKKTKKKLKKQKKRKHGSKMSHEDEDTDMDWYLKTSIKKTKKKLKKQKKRKHGSKMSHEDEDTDMDWYLKTSIKKTKKKLKKQKKRKHGSKMSHEDEDTDMDWYLKTSIKKTKKKLKKQKKRKHGSKMSHEDEDTDMDWYLKTSIKKT
YDR033W	YDR033W_idr_5	1.27609	0.831445751558	EAVMAPKAPVASPRPAATPNLSKDKKKKSKKSKKSKKSKKSEEEAVMAPKAPVASPRPAATPNLSKDKKKKSKKSKKSKKSKKSEEEAVMAPKAPVASPRPAATPNLSKDKKKKSKKSKKSKKSKKSEEEAVMAPKAPVASPRPAATPNLSKDKKKKSKKSKKSKKSKKSEEEAVMAPKAPVASPRPAATPNLSKDKKKKSKKSKKSKKSKKSEEEAVMAPKAPVASPRPAATPNLSKDKKKKSKKSKKSKKSKKS
YDR477W	YDR477W_idr_1	1.0997	0.716516938604	SSNNNTNTAPANANSSHHHHHHHHHHHHHGHGGSNSTLNNPKSSLASSNNNTNTAPANANSSHHHHHHHHHHHHHGHGGSNSTLNNPKSSLASSNNNTNTAPANANSSHHHHHHHHHHHHHGHGGSNSTLNNPKSSLASSNNNTNTAPANANSSHHHHHHHHHHHHHGHGGSNSTLNNPKSSLASSNNNTNTAPANANSSHHHHHHHHHHHHHGHGGSNSTLNNPKSSLASSNNNTNTAPANANSSHHHHHHHHHH
YER132C	YER132C_idr_9	1.33003	0.866593981331	LDDKSKLPKHHHHHHGDLKYFESDDADENAVKLDDKSKLPKHHHHHHGDLKYFESDDADENAVKLDDKSKLPKHHHHHHGDLKYFESDDADENAVKLDDKSKLPKHHHHHHGDLKYFESDDADENAVKLDDKSKLPKHHHHHHGDLKYFESDDADENAVKLDDKSKLPKHHHHHHGDLKYFESDDADENAVKLDDKSKLPKHHHHHHGDLKYFESDDADENAVKLDDKSKLPKHHHHHHGDLKYFESDDADENAVK
YER176W	YER176W_idr_15	1.11165	0.724308669874	NSTRKPRKKGGRRVGRGKKGRKGAKIKKEKKETFEANSTRKPRKKGGRRVGRGKKGRKGAKIKKEKKETFEANSTRKPRKKGGRRVGRGKKGRKGAKIKKEKKETFEANSTRKPRKKGGRRVGRGKKGRKGAKIKKEKKETFEANSTRKPRKKGGRRVGRGKKGRKGAKIKKEKKETFEANSTRKPRKKGGRRVGRGKKGRKGAKIKKEKKETFEANSTRKPRKKGGRRVGRGKKGRKGAKIKKEKKETFEANSTR
YGL078C	YGL078C_idr_1	1.53478	1.0	TKEEIADKKRKVVDEEVIEKKKSKKHKKDKKDKKEKKDKKHKKHKKEKKGEKEVEVPEKTKEEIADKKRKVVDEEVIEKKKSKKHKKDKKDKKEKKDKKHKKHKKEKKGEKEVEVPEKTKEEIADKKRKVVDEEVIEKKKSKKHKKDKKDKKEKKDKKHKKHKKEKKGEKEVEVPEKTKEEIADKKRKVVDEEVIEKKKSKKHKKDKKDKKEKKDKKHKKHKKEKKGEKEVEVPEKTKEEIADKKRKVVDEEVIEK
YGL099W	YGL099W_idr_1	1.14313	0.744815441541	PPKEAPKKWKAPKGPKPTHRKNKNKLELGRAIKYARQKENAIEYLPDGPPKEAPKKWKAPKGPKPTHRKNKNKLELGRAIKYARQKENAIEYLPDGPPKEAPKKWKAPKGPKPTHRKNKNKLELGRAIKYARQKENAIEYLPDGPPKEAPKKWKAPKGPKPTHRKNKNKLELGRAIKYARQKENAIEYLPDGPPKEAPKKWKAPKGPKPTHRKNKNKLELGRAIKYARQKENAIEYLPDGPPKEAPKKWKAPKGPK
YGL103W	YGL103W_idr_1	1.48023	0.964456886442	PSRFTKTRKHRGHVSAGKGRIGKHRKHPGGRGMAGGQHHPSRFTKTRKHRGHVSAGKGRIGKHRKHPGGRGMAGGQHHPSRFTKTRKHRGHVSAGKGRIGKHRKHPGGRGMAGGQHHPSRFTKTRKHRGHVSAGKGRIGKHRKHPGGRGMAGGQHHPSRFTKTRKHRGHVSAGKGRIGKHRKHPGGRGMAGGQHHPSRFTKTRKHRGHVSAGKGRIGKHRKHPGGRGMAGGQHHPSRFTKTRKHRGHVSAGKGRIG
YGL171W	YGL171W_idr_4	1.09784	0.715306733203	KEKESIKNGKAHKERKQITTVPKMDKAKRRRQQEMIAASKRRKNEELSKKHFSKKEKESIKNGKAHKERKQITTVPKMDKAKRRRQQEMIAASKRRKNEELSKKHFSKKEKESIKNGKAHKERKQITTVPKMDKAKRRRQQEMIAASKRRKNEELSKKHFSKKEKESIKNGKAHKERKQITTVPKMDKAKRRRQQEMIAASKRRKNEELSKKHFSKKEKESIKNGKAHKERKQITTVPKMDKAKRRRQQEMIAASK
YGR027C	YGR027C_idr_1	1.30583	0.850828222913	PPKQQLSKAAKAAAALAGGKKSKKKWSKKPPKQQLSKAAKAAAALAGGKKSKKKWSKKPPKQQLSKAAKAAAALAGGKKSKKKWSKKPPKQQLSKAAKAAAALAGGKKSKKKWSKKPPKQQLSKAAKAAAALAGGKKSKKKWSKKPPKQQLSKAAKAAAALAGGKKSKKKWSKKPPKQQLSKAAKAAAALAGGKKSKKKWSKKPPKQQLSKAAKAAAALAGGKKSKKKWSKKPPKQQLSKAAKAAAALAGGKKSKK
YGR185C	YGR185C_idr_2	1.40948	0.91836080665	KSKKAKKPKNKGTKYPGATKTNEIATKLEETKLKSKKAKKPKNKGTKYPGATKTNEIATKLEETKLKSKKAKKPKNKGTKYPGATKTNEIATKLEETKLKSKKAKKPKNKGTKYPGATKTNEIATKLEETKLKSKKAKKPKNKGTKYPGATKTNEIATKLEETKLKSKKAKKPKNKGTKYPGATKTNEIATKLEETKLKSKKAKKPKNKGTKYPGATKTNEIATKLEETKLKSKKAKKPKNKGTKYPGATKTNEIA
YGR280C	YGR280C_idr_4	1.36128	0.886955273586	RNYSNAKKRKREGDDSEDEDDDDKEDKDSDKKKHKKHKKHKKDKKKDKKDKKEHKKHKKEEKRLKKEKRAEKTKETKKTSKLKSSESASNIPDAVNTRLSVRSRNYSNAKKRKREGDDSEDEDDDDKEDKDSDKKKHKKHKKHKKDKKKDKKDKKEHKKHKKEEKRLKKEKRAEKTKETKKTSKLKSSESASNIPDAVNTRLSVRSRNYSNAKKRKREGDDSEDEDDDDKEDKDSDKKKHKKHKKHKKDKKKDKKD
YHR081W	YHR081W_idr_3	1.15102	0.749957086292	HTKFENDELAESTTTKIIDSTDHIRKASSKKSKRLDKVGKKKGGKKHTKFENDELAESTTTKIIDSTDHIRKASSKKSKRLDKVGKKKGGKKHTKFENDELAESTTTKIIDSTDHIRKASSKKSKRLDKVGKKKGGKKHTKFENDELAESTTTKIIDSTDHIRKASSKKSKRLDKVGKKKGGKKHTKFENDELAESTTTKIIDSTDHIRKASSKKSKRLDKVGKKKGGKKHTKFENDELAESTTTKIIDSTDHIRK
YIL146C	YIL146C_idr_6	1.08068	0.704127110325	EDNDDEAIHTKSRSYCRNKKAENSKKKSPKSNKKPKRKEDNDDEAIHTKSRSYCRNKKAENSKKKSPKSNKKPKRKEDNDDEAIHTKSRSYCRNKKAENSKKKSPKSNKKPKRKEDNDDEAIHTKSRSYCRNKKAENSKKKSPKSNKKPKRKEDNDDEAIHTKSRSYCRNKKAENSKKKSPKSNKKPKRKEDNDDEAIHTKSRSYCRNKKAENSKKKSPKSNKKPKRKEDNDDEAIHTKSRSYCRNKKAENSKKKS
YJL140W	YJL140W_idr_2	1.09258	0.711882724176	KRSQKKHKKKHLKHENANDETTAVEDEDDDLDEDDVNAKRSQKKHKKKHLKHENANDETTAVEDEDDDLDEDDVNAKRSQKKHKKKHLKHENANDETTAVEDEDDDLDEDDVNAKRSQKKHKKKHLKHENANDETTAVEDEDDDLDEDDVNAKRSQKKHKKKHLKHENANDETTAVEDEDDDLDEDDVNAKRSQKKHKKKHLKHENANDETTAVEDEDDDLDEDDVNAKRSQKKHKKKHLKHENANDETTAVEDED
YJL148W	YJL148W_idr_2	1.23587	0.805243146351	EVKENKKEPKKRSHHDDEEESSEKKKKKKEKREKREKKDKKDKKKKHRDEVKENKKEPKKRSHHDDEEESSEKKKKKKEKREKREKKDKKDKKKKHRDEVKENKKEPKKRSHHDDEEESSEKKKKKKEKREKREKKDKKDKKKKHRDEVKENKKEPKKRSHHDDEEESSEKKKKKKEKREKREKKDKKDKKKKHRDEVKENKKEPKKRSHHDDEEESSEKKKKKKEKREKREKKDKKDKKKKHRDEVKENKKEPKK
YKL081W	YKL081W_idr_2	1.07612	0.701155462266	TPPKKQKAEKPKAEKSKAEKKKDEAKPADDAAPAKKPKHTPPKKQKAEKPKAEKSKAEKKKDEAKPADDAAPAKKPKHTPPKKQKAEKPKAEKSKAEKKKDEAKPADDAAPAKKPKHTPPKKQKAEKPKAEKSKAEKKKDEAKPADDAAPAKKPKHTPPKKQKAEKPKAEKSKAEKKKDEAKPADDAAPAKKPKHTPPKKQKAEKPKAEKSKAEKKKDEAKPADDAAPAKKPKHTPPKKQKAEKPKAEKSKAEKKK
YKL122C	YKL122C_idr_3	1.20152	0.782860832049	KKTATEPKQKANAVQNNNGNSAASKKKKNKNKGKKKRKKTATEPKQKANAVQNNNGNSAASKKKKNKNKGKKKRKKTATEPKQKANAVQNNNGNSAASKKKKNKNKGKKKRKKTATEPKQKANAVQNNNGNSAASKKKKNKNKGKKKRKKTATEPKQKANAVQNNNGNSAASKKKKNKNKGKKKRKKTATEPKQKANAVQNNNGNSAASKKKKNKNKGKKKRKKTATEPKQKANAVQNNNGNSAASKKKKNKNKGK
YLR197W	YLR197W_idr_2	1.22943	0.801047622643	KNELAIQEAMELYNKDKPAAEVEETKEKESSKKRKLEDDDEEKKEKKEKKSKKEKKEKKEKKDKKEKKDKKEKKDKKKKSKDKNELAIQEAMELYNKDKPAAEVEETKEKESSKKRKLEDDDEEKKEKKEKKSKKEKKEKKEKKDKKEKKDKKEKKDKKKKSKDKNELAIQEAMELYNKDKPAAEVEETKEKESSKKRKLEDDDEEKKEKKEKKSKKEKKEKKEKKDKKEKKDKKEKKDKKKKSKDKNELAIQEAM
YLR333C	YLR333C_idr_1	1.30583	0.850828222913	PPKQQLSKAAKAAAALAGGKKSKKKWSKKPPKQQLSKAAKAAAALAGGKKSKKKWSKKPPKQQLSKAAKAAAALAGGKKSKKKWSKKPPKQQLSKAAKAAAALAGGKKSKKKWSKKPPKQQLSKAAKAAAALAGGKKSKKKWSKKPPKQQLSKAAKAAAALAGGKKSKKKWSKKPPKQQLSKAAKAAAALAGGKKSKKKWSKKPPKQQLSKAAKAAAALAGGKKSKKKWSKKPPKQQLSKAAKAAAALAGGKKSKK
YMR127C	YMR127C_idr_1	1.10524	0.720131632071	ARSLSQSLTATTQKLKGKKNGGKGKNKPSAKIKKTQKARSLSQSLTATTQKLKGKKNGGKGKNKPSAKIKKTQKARSLSQSLTATTQKLKGKKNGGKGKNKPSAKIKKTQKARSLSQSLTATTQKLKGKKNGGKGKNKPSAKIKKTQKARSLSQSLTATTQKLKGKKNGGKGKNKPSAKIKKTQKARSLSQSLTATTQKLKGKKNGGKGKNKPSAKIKKTQKARSLSQSLTATTQKLKGKKNGGKGKNKPSAKIKK
YMR177W	YMR177W_idr_8	1.17481	0.765457206916	SKCEQADKPSSLNLHSHTHSHGHTHSHAAHNPLLVLSTSKCEQADKPSSLNLHSHTHSHGHTHSHAAHNPLLVLSTSKCEQADKPSSLNLHSHTHSHGHTHSHAAHNPLLVLSTSKCEQADKPSSLNLHSHTHSHGHTHSHAAHNPLLVLSTSKCEQADKPSSLNLHSHTHSHGHTHSHAAHNPLLVLSTSKCEQADKPSSLNLHSHTHSHGHTHSHAAHNPLLVLSTSKCEQADKPSSLNLHSHTHSHGHTHSHA
YMR269W	YMR269W_idr_5	1.36511	0.889451958162	GKKEEASFVVSSASSSKGKKRRRRDEDDNKVKRKKLKKDKKTSNDSESKKKKKKKSKKESKKGKKSKHSSDEGDKSKHKKSKKSKKHKKEESSARRDRKEHIGKKEEASFVVSSASSSKGKKRRRRDEDDNKVKRKKLKKDKKTSNDSESKKKKKKKSKKESKKGKKSKHSSDEGDKSKHKKSKKSKKHKKEESSARRDRKEHIGKKEEASFVVSSASSSKGKKRRRRDEDDNKVKRKKLKKDKKTSNDSESKKKK
YNL035C	YNL035C_idr_2	1.44976	0.944603024512	PLIIQKESVSTRPRKEKHKKAKKHSMKSRFKPYPLIIQKESVSTRPRKEKHKKAKKHSMKSRFKPYPLIIQKESVSTRPRKEKHKKAKKHSMKSRFKPYPLIIQKESVSTRPRKEKHKKAKKHSMKSRFKPYPLIIQKESVSTRPRKEKHKKAKKHSMKSRFKPYPLIIQKESVSTRPRKEKHKKAKKHSMKSRFKPYPLIIQKESVSTRPRKEKHKKAKKHSMKSRFKPYPLIIQKESVSTRPRKEKHKKAKKHS
YPL127C	YPL127C_idr_1	1.10446	0.71961892006	APKKSTTKTTSKGKKPATSKGKEKSTSKAAIKKTTAKKEEASSAPKKSTTKTTSKGKKPATSKGKEKSTSKAAIKKTTAKKEEASSAPKKSTTKTTSKGKKPATSKGKEKSTSKAAIKKTTAKKEEASSAPKKSTTKTTSKGKKPATSKGKEKSTSKAAIKKTTAKKEEASSAPKKSTTKTTSKGKKPATSKGKEKSTSKAAIKKTTAKKEEASSAPKKSTTKTTSKGKKPATSKGKEKSTSKAAIKKTTAKKEEA
