## Supplementary File 2 for "Discovering molecular features of intrinsically disordered regions by using evolution for contrastive learning": filter_187_idr_activations.txt

YBL060W	YBL060W_idr_5	0.622786	0.704686876573	RTSINISDNQSSLKRFSTLGSREFSTSNLRSVNSNSTTLYSRDGQVSVRRTSINISDNQSSLKRFSTLGSREFSTSNLRSVNSNSTTLYSRDGQVSVRRTSINISDNQSSLKRFSTLGSREFSTSNLRSVNSNSTTLYSRDGQVSVRRTSINISDNQSSLKRFSTLGSREFSTSNLRSVNSNSTTLYSRDGQVSVRRTSINISDNQSSLKRFSTLGSREFSTSNLRSVNSNSTTLYSRDGQVSVRRTSINISDNQS
YBL079W	YBL079W_idr_3	0.696478	0.788070207717	DNRVTSHAFISSSDPITPSINNLKSDEISQNRNIISKVSISKDCDNRVTSHAFISSSDPITPSINNLKSDEISQNRNIISKVSISKDCDNRVTSHAFISSSDPITPSINNLKSDEISQNRNIISKVSISKDCDNRVTSHAFISSSDPITPSINNLKSDEISQNRNIISKVSISKDCDNRVTSHAFISSSDPITPSINNLKSDEISQNRNIISKVSISKDCDNRVTSHAFISSSDPITPSINNLKSDEISQNRNIIS
YCR048W	YCR048W_idr_5	0.714191	0.808112675281	SSKQLQKYKESLSPETREILQKSCDFCLFESSKQLQKYKESLSPETREILQKSCDFCLFESSKQLQKYKESLSPETREILQKSCDFCLFESSKQLQKYKESLSPETREILQKSCDFCLFESSKQLQKYKESLSPETREILQKSCDFCLFESSKQLQKYKESLSPETREILQKSCDFCLFESSKQLQKYKESLSPETREILQKSCDFCLFESSKQLQKYKESLSPETREILQKSCDFCLFESSKQLQKYKESLSPET
YDL120W	YDL120W_idr_1	0.704547	0.797199574083	IKRSLASLVRVSSVMGRRYMIAAAGGERARFCPAVTNKKNHTVNTFQKRFVESSTDGQVVIKRSLASLVRVSSVMGRRYMIAAAGGERARFCPAVTNKKNHTVNTFQKRFVESSTDGQVVIKRSLASLVRVSSVMGRRYMIAAAGGERARFCPAVTNKKNHTVNTFQKRFVESSTDGQVVIKRSLASLVRVSSVMGRRYMIAAAGGERARFCPAVTNKKNHTVNTFQKRFVESSTDGQVVIKRSLASLVRVSSVMG
YDR119W	YDR119W_idr_4	0.653578	0.739528044051	LSTLFFTITVVAIFIFNRIHCRSQNCLSLSLSTLFFTITVVAIFIFNRIHCRSQNCLSLSLSTLFFTITVVAIFIFNRIHCRSQNCLSLSLSTLFFTITVVAIFIFNRIHCRSQNCLSLSLSTLFFTITVVAIFIFNRIHCRSQNCLSLSLSTLFFTITVVAIFIFNRIHCRSQNCLSLSLSTLFFTITVVAIFIFNRIHCRSQNCLSLSLSTLFFTITVVAIFIFNRIHCRSQNCLSLSLSTLFFTITVVAIFIF
YDR148C	YDR148C_idr_1	0.684839	0.774899786313	LSRATRTAAAKSLVKSKVARNVMAASFVKRHASTSLFKQANKVESLGSIYLSGKKISVAANPFSITSLSRATRTAAAKSLVKSKVARNVMAASFVKRHASTSLFKQANKVESLGSIYLSGKKISVAANPFSITSLSRATRTAAAKSLVKSKVARNVMAASFVKRHASTSLFKQANKVESLGSIYLSGKKISVAANPFSITSLSRATRTAAAKSLVKSKVARNVMAASFVKRHASTSLFKQANKVESLGSIYLSGKK
YDR182W	YDR182W_idr_1	0.756573	0.856067409638	VYRNRSKSVLSTHSKKSDDKAHYKSRSKKKSKSRSKVYRNRSKSVLSTHSKKSDDKAHYKSRSKKKSKSRSKVYRNRSKSVLSTHSKKSDDKAHYKSRSKKKSKSRSKVYRNRSKSVLSTHSKKSDDKAHYKSRSKKKSKSRSKVYRNRSKSVLSTHSKKSDDKAHYKSRSKKKSKSRSKVYRNRSKSVLSTHSKKSDDKAHYKSRSKKKSKSRSKVYRNRSKSVLSTHSKKSDDKAHYKSRSKKKSKSRSKVYRN
YDR216W	YDR216W_idr_6	0.627194	0.709674293041	VSRTITKARKNSASSVKFQTPTYGTPDNGNFLNRTTANTRRKASPEANVKRKYLKKLTRRASFSAQSASSYALPDQSSLEQHPKDRVKFSTPELVPLDLKNPVSRTITKARKNSASSVKFQTPTYGTPDNGNFLNRTTANTRRKASPEANVKRKYLKKLTRRASFSAQSASSYALPDQSSLEQHPKDRVKFSTPELVPLDLKNPVSRTITKARKNSASSVKFQTPTYGTPDNGNFLNRTTANTRRKASPEANVKRK
YDR334W	YDR334W_idr_14	0.698196	0.790013850113	YDKETDSLQPITSKEIKTIITYKPDPISYFYKQYDKETDSLQPITSKEIKTIITYKPDPISYFYKQYDKETDSLQPITSKEIKTIITYKPDPISYFYKQYDKETDSLQPITSKEIKTIITYKPDPISYFYKQYDKETDSLQPITSKEIKTIITYKPDPISYFYKQYDKETDSLQPITSKEIKTIITYKPDPISYFYKQYDKETDSLQPITSKEIKTIITYKPDPISYFYKQYDKETDSLQPITSKEIKTIITYKPD
YDR475C	YDR475C_idr_8	0.764104	0.864589788199	NFEDNDSMSERKRMLMMMDDSRSVSSARRSRSRSRSRSICTRRALSLGPEESDNKLKHQNFNFEDNDSMSERKRMLMMMDDSRSVSSARRSRSRSRSRSICTRRALSLGPEESDNKLKHQNFNFEDNDSMSERKRMLMMMDDSRSVSSARRSRSRSRSRSICTRRALSLGPEESDNKLKHQNFNFEDNDSMSERKRMLMMMDDSRSVSSARRSRSRSRSRSICTRRALSLGPEESDNKLKHQNFNFEDNDSMSERK
YDR490C	YDR490C_idr_6	0.728303	0.824080096492	KRPTSLQTRSSSNYSKLLARSTQMRKNMTRTDEKKRPTSLQTRSSSNYSKLLARSTQMRKNMTRTDEKKRPTSLQTRSSSNYSKLLARSTQMRKNMTRTDEKKRPTSLQTRSSSNYSKLLARSTQMRKNMTRTDEKKRPTSLQTRSSSNYSKLLARSTQMRKNMTRTDEKKRPTSLQTRSSSNYSKLLARSTQMRKNMTRTDEKKRPTSLQTRSSSNYSKLLARSTQMRKNMTRTDEKKRPTSLQTRSSSNYSKLL
YEL050C	YEL050C_idr_1	0.631225	0.714235469184	LVLGSLRSALSCSSTASLISKRNPCYPYGILVLGSLRSALSCSSTASLISKRNPCYPYGILVLGSLRSALSCSSTASLISKRNPCYPYGILVLGSLRSALSCSSTASLISKRNPCYPYGILVLGSLRSALSCSSTASLISKRNPCYPYGILVLGSLRSALSCSSTASLISKRNPCYPYGILVLGSLRSALSCSSTASLISKRNPCYPYGILVLGSLRSALSCSSTASLISKRNPCYPYGILVLGSLRSALSCSSTA
YEL052W	YEL052W_idr_1	0.727777	0.82348497867	IALKPNAVRTFRQVQHCSFRICRYQSTKSNIALKPNAVRTFRQVQHCSFRICRYQSTKSNIALKPNAVRTFRQVQHCSFRICRYQSTKSNIALKPNAVRTFRQVQHCSFRICRYQSTKSNIALKPNAVRTFRQVQHCSFRICRYQSTKSNIALKPNAVRTFRQVQHCSFRICRYQSTKSNIALKPNAVRTFRQVQHCSFRICRYQSTKSNIALKPNAVRTFRQVQHCSFRICRYQSTKSNIALKPNAVRTFRQVQH
YER069W	YER069W_idr_2	0.745209	0.843208979966	CDTASTLNSSASSGVFANKKSARSYSTRSTPRPEGVCDTASTLNSSASSGVFANKKSARSYSTRSTPRPEGVCDTASTLNSSASSGVFANKKSARSYSTRSTPRPEGVCDTASTLNSSASSGVFANKKSARSYSTRSTPRPEGVCDTASTLNSSASSGVFANKKSARSYSTRSTPRPEGVCDTASTLNSSASSGVFANKKSARSYSTRSTPRPEGVCDTASTLNSSASSGVFANKKSARSYSTRSTPRPEGVCDTA
YER161C	YER161C_idr_1	0.716223	0.810411270657	SFLSKLSQIRKSTTASKAQVQDPLPKKNDEEYSLLPKNYIRSFLSKLSQIRKSTTASKAQVQDPLPKKNDEEYSLLPKNYIRSFLSKLSQIRKSTTASKAQVQDPLPKKNDEEYSLLPKNYIRSFLSKLSQIRKSTTASKAQVQDPLPKKNDEEYSLLPKNYIRSFLSKLSQIRKSTTASKAQVQDPLPKKNDEEYSLLPKNYIRSFLSKLSQIRKSTTASKAQVQDPLPKKNDEEYSLLPKNYIRSFLSKLSQIR
YGL022W	YGL022W_idr_5	0.634584	0.718036494265	GRTLRDVGELTRSSTKTRRSIKRPELGLRVGRTLRDVGELTRSSTKTRRSIKRPELGLRVGRTLRDVGELTRSSTKTRRSIKRPELGLRVGRTLRDVGELTRSSTKTRRSIKRPELGLRVGRTLRDVGELTRSSTKTRRSIKRPELGLRVGRTLRDVGELTRSSTKTRRSIKRPELGLRVGRTLRDVGELTRSSTKTRRSIKRPELGLRVGRTLRDVGELTRSSTKTRRSIKRPELGLRVGRTLRDVGELTRSSTK
YGR237C	YGR237C_idr_7	0.627695	0.710241961526	YTQVFSPAAHDPSKSYLRSPSVERSRSESPMFRSRRRTSVRLPYTQVFSPAAHDPSKSYLRSPSVERSRSESPMFRSRRRTSVRLPYTQVFSPAAHDPSKSYLRSPSVERSRSESPMFRSRRRTSVRLPYTQVFSPAAHDPSKSYLRSPSVERSRSESPMFRSRRRTSVRLPYTQVFSPAAHDPSKSYLRSPSVERSRSESPMFRSRRRTSVRLPYTQVFSPAAHDPSKSYLRSPSVERSRSESPMFRSRRRTSVR
YGR261C	YGR261C_idr_1	0.69933	0.791297359549	VDSIHRIASALDTAKVITREAAAVATSKLGESSYTYYSQVDSIHRIASALDTAKVITREAAAVATSKLGESSYTYYSQVDSIHRIASALDTAKVITREAAAVATSKLGESSYTYYSQVDSIHRIASALDTAKVITREAAAVATSKLGESSYTYYSQVDSIHRIASALDTAKVITREAAAVATSKLGESSYTYYSQVDSIHRIASALDTAKVITREAAAVATSKLGESSYTYYSQVDSIHRIASALDTAKVITREAA
YIL144W	YIL144W_idr_2	0.779819	0.882370349428	KVDRSLINQNTQEITILSQPLKTLDEQDQRQERKVDRSLINQNTQEITILSQPLKTLDEQDQRQERKVDRSLINQNTQEITILSQPLKTLDEQDQRQERKVDRSLINQNTQEITILSQPLKTLDEQDQRQERKVDRSLINQNTQEITILSQPLKTLDEQDQRQERKVDRSLINQNTQEITILSQPLKTLDEQDQRQERKVDRSLINQNTQEITILSQPLKTLDEQDQRQERKVDRSLINQNTQEITILSQPLKTLD
YJR051W	YJR051W_idr_1	0.796072	0.900761135731	IRSVRRVFIYVSIFVLIIVLKRTLSGTDQIRSVRRVFIYVSIFVLIIVLKRTLSGTDQIRSVRRVFIYVSIFVLIIVLKRTLSGTDQIRSVRRVFIYVSIFVLIIVLKRTLSGTDQIRSVRRVFIYVSIFVLIIVLKRTLSGTDQIRSVRRVFIYVSIFVLIIVLKRTLSGTDQIRSVRRVFIYVSIFVLIIVLKRTLSGTDQIRSVRRVFIYVSIFVLIIVLKRTLSGTDQIRSVRRVFIYVSIFVLIIVLKRTL
YKL029C	YKL029C_idr_1	0.628992	0.711709253381	LRTRLSVSVAARSQLTRSLTASRTAPLRRWPIQQSRLYSSNTRSHKATTTRENTFQKPYSDEEVTKTPVGSRARKIFLRTRLSVSVAARSQLTRSLTASRTAPLRRWPIQQSRLYSSNTRSHKATTTRENTFQKPYSDEEVTKTPVGSRARKIFLRTRLSVSVAARSQLTRSLTASRTAPLRRWPIQQSRLYSSNTRSHKATTTRENTFQKPYSDEEVTKTPVGSRARKIFLRTRLSVSVAARSQLTRSLTASRTA
YKL192C	YKL192C_idr_1	0.815067	0.922253966935	FRSVCRISSRVAPSAYRTIMGRSVMSNTILAFRSVCRISSRVAPSAYRTIMGRSVMSNTILAFRSVCRISSRVAPSAYRTIMGRSVMSNTILAFRSVCRISSRVAPSAYRTIMGRSVMSNTILAFRSVCRISSRVAPSAYRTIMGRSVMSNTILAFRSVCRISSRVAPSAYRTIMGRSVMSNTILAFRSVCRISSRVAPSAYRTIMGRSVMSNTILAFRSVCRISSRVAPSAYRTIMGRSVMSNTILAFRSVCRIS
YLR059C	YLR059C_idr_1	0.727635	0.823324599004	KWLLFPARIVARTRPNLFSLYRRSVSQYLRPRTIQNLQSMKWLLFPARIVARTRPNLFSLYRRSVSQYLRPRTIQNLQSMKWLLFPARIVARTRPNLFSLYRRSVSQYLRPRTIQNLQSMKWLLFPARIVARTRPNLFSLYRRSVSQYLRPRTIQNLQSMKWLLFPARIVARTRPNLFSLYRRSVSQYLRPRTIQNLQSMKWLLFPARIVARTRPNLFSLYRRSVSQYLRPRTIQNLQSMKWLLFPARIVARTRPN
YLR106C	YLR106C_idr_40	0.685732	0.775910353566	NRFNRFFSHLEGHPLLKTMSMNIEKMTEIITKENRFNRFFSHLEGHPLLKTMSMNIEKMTEIITKENRFNRFFSHLEGHPLLKTMSMNIEKMTEIITKENRFNRFFSHLEGHPLLKTMSMNIEKMTEIITKENRFNRFFSHLEGHPLLKTMSMNIEKMTEIITKENRFNRFFSHLEGHPLLKTMSMNIEKMTEIITKENRFNRFFSHLEGHPLLKTMSMNIEKMTEIITKENRFNRFFSHLEGHPLLKTMSMNIEK
YLR260W	YLR260W_idr_2	0.883777	1.0	YTYANRMADKRSRSSIDNISRTSFQSNISRTSFQSNSDNNSYTYANRMADKRSRSSIDNISRTSFQSNISRTSFQSNSDNNSYTYANRMADKRSRSSIDNISRTSFQSNISRTSFQSNSDNNSYTYANRMADKRSRSSIDNISRTSFQSNISRTSFQSNSDNNSYTYANRMADKRSRSSIDNISRTSFQSNISRTSFQSNSDNNSYTYANRMADKRSRSSIDNISRTSFQSNISRTSFQSNSDNNSYTYANRMADK
YLR289W	YLR289W_idr_1	0.634529	0.717974041964	LKFRIRPVRHIRCYKRHAYFLRYNHTTTPAQKLQLKFRIRPVRHIRCYKRHAYFLRYNHTTTPAQKLQLKFRIRPVRHIRCYKRHAYFLRYNHTTTPAQKLQLKFRIRPVRHIRCYKRHAYFLRYNHTTTPAQKLQLKFRIRPVRHIRCYKRHAYFLRYNHTTTPAQKLQLKFRIRPVRHIRCYKRHAYFLRYNHTTTPAQKLQLKFRIRPVRHIRCYKRHAYFLRYNHTTTPAQKLQLKFRIRPVRHIRCYKRHA
YLR355C	YLR355C_idr_1	0.682052	0.771746686993	LRTQAARLICNSRVITAKRTFALATRAAAYSRPAARFVKLRTQAARLICNSRVITAKRTFALATRAAAYSRPAARFVKLRTQAARLICNSRVITAKRTFALATRAAAYSRPAARFVKLRTQAARLICNSRVITAKRTFALATRAAAYSRPAARFVKLRTQAARLICNSRVITAKRTFALATRAAAYSRPAARFVKLRTQAARLICNSRVITAKRTFALATRAAAYSRPAARFVKLRTQAARLICNSRVITAKRTFA
YMR002W	YMR002W_idr_1	0.627523	0.710046713782	ARSRGSSRPISRSRPTQTRSASTMAAPVHPQQQQQPNAYSHPPAAGAQTRQARSRGSSRPISRSRPTQTRSASTMAAPVHPQQQQQPNAYSHPPAAGAQTRQARSRGSSRPISRSRPTQTRSASTMAAPVHPQQQQQPNAYSHPPAAGAQTRQARSRGSSRPISRSRPTQTRSASTMAAPVHPQQQQQPNAYSHPPAAGAQTRQARSRGSSRPISRSRPTQTRSASTMAAPVHPQQQQQPNAYSHPPAAGAQTRQA
YMR189W	YMR189W_idr_1	0.715651	0.809763816998	LRTRVTALLCRATVRSSTNYVSLARTRSFHSQSILLKTAATDITSTQYSRIFNPDLKNLRTRVTALLCRATVRSSTNYVSLARTRSFHSQSILLKTAATDITSTQYSRIFNPDLKNLRTRVTALLCRATVRSSTNYVSLARTRSFHSQSILLKTAATDITSTQYSRIFNPDLKNLRTRVTALLCRATVRSSTNYVSLARTRSFHSQSILLKTAATDITSTQYSRIFNPDLKNLRTRVTALLCRATVRSSTNYVSLA
YNL257C	YNL257C_idr_20	0.720613	0.815378723971	KQAYRYTLKRITPSSDTSDYNIRSIHSSKLLSKDTQVPPKKQAYRYTLKRITPSSDTSDYNIRSIHSSKLLSKDTQVPPKKQAYRYTLKRITPSSDTSDYNIRSIHSSKLLSKDTQVPPKKQAYRYTLKRITPSSDTSDYNIRSIHSSKLLSKDTQVPPKKQAYRYTLKRITPSSDTSDYNIRSIHSSKLLSKDTQVPPKKQAYRYTLKRITPSSDTSDYNIRSIHSSKLLSKDTQVPPKKQAYRYTLKRITPSSD
YNL304W	YNL304W_idr_2	0.629745	0.712560587499	RSARLRHQQQQQHKDLGLKKTVVNHRLSMKEKRKRYRSARLRHQQQQQHKDLGLKKTVVNHRLSMKEKRKRYRSARLRHQQQQQHKDLGLKKTVVNHRLSMKEKRKRYRSARLRHQQQQQHKDLGLKKTVVNHRLSMKEKRKRYRSARLRHQQQQQHKDLGLKKTVVNHRLSMKEKRKRYRSARLRHQQQQQHKDLGLKKTVVNHRLSMKEKRKRYRSARLRHQQQQQHKDLGLKKTVVNHRLSMKEKRKRYRSAR
YNR019W	YNR019W_idr_5	0.73695	0.833864402701	QFSKSALAKYKDSINDPKVIGALEKSCEFCSFELSSQSLQFSKSALAKYKDSINDPKVIGALEKSCEFCSFELSSQSLQFSKSALAKYKDSINDPKVIGALEKSCEFCSFELSSQSLQFSKSALAKYKDSINDPKVIGALEKSCEFCSFELSSQSLQFSKSALAKYKDSINDPKVIGALEKSCEFCSFELSSQSLQFSKSALAKYKDSINDPKVIGALEKSCEFCSFELSSQSLQFSKSALAKYKDSINDPKVIGA
YOL095C	YOL095C_idr_3	0.686957	0.7772968486	YNKDLKRSVCDVKVTHGYNVQRYNQLRKNFGFYRAYSSLRGCKSVFRRIYNKDLKRSVCDVKVTHGYNVQRYNQLRKNFGFYRAYSSLRGCKSVFRRIYNKDLKRSVCDVKVTHGYNVQRYNQLRKNFGFYRAYSSLRGCKSVFRRIYNKDLKRSVCDVKVTHGYNVQRYNQLRKNFGFYRAYSSLRGCKSVFRRIYNKDLKRSVCDVKVTHGYNVQRYNQLRKNFGFYRAYSSLRGCKSVFRRIYNKDLKRSVCD
YOL112W	YOL112W_idr_3	0.672101	0.76048746786	GITQEKIDRGREYVAMARNRQRASSRPKERRKGITQEKIDRGREYVAMARNRQRASSRPKERRKGITQEKIDRGREYVAMARNRQRASSRPKERRKGITQEKIDRGREYVAMARNRQRASSRPKERRKGITQEKIDRGREYVAMARNRQRASSRPKERRKGITQEKIDRGREYVAMARNRQRASSRPKERRKGITQEKIDRGREYVAMARNRQRASSRPKERRKGITQEKIDRGREYVAMARNRQRASSRPKERRK
YOR176W	YOR176W_idr_1	0.800682	0.90597779126	LSRTIRTQGSFLRRSQLTITRSFSVTFNMQNAQKLSRTIRTQGSFLRRSQLTITRSFSVTFNMQNAQKLSRTIRTQGSFLRRSQLTITRSFSVTFNMQNAQKLSRTIRTQGSFLRRSQLTITRSFSVTFNMQNAQKLSRTIRTQGSFLRRSQLTITRSFSVTFNMQNAQKLSRTIRTQGSFLRRSQLTITRSFSVTFNMQNAQKLSRTIRTQGSFLRRSQLTITRSFSVTFNMQNAQKLSRTIRTQGSFLRRSQLT
YOR191W	YOR191W_idr_13	0.626487	0.708874957545	QDYGIKFSNPAIVNPDRRAQYFKSIEVARDLISKSTRSEDAKQDYGIKFSNPAIVNPDRRAQYFKSIEVARDLISKSTRSEDAKQDYGIKFSNPAIVNPDRRAQYFKSIEVARDLISKSTRSEDAKQDYGIKFSNPAIVNPDRRAQYFKSIEVARDLISKSTRSEDAKQDYGIKFSNPAIVNPDRRAQYFKSIEVARDLISKSTRSEDAKQDYGIKFSNPAIVNPDRRAQYFKSIEVARDLISKSTRSEDAKQDYG
YOR242C	YOR242C_idr_1	0.624058	0.706126179546	YKNYYSNTEVYKKHKDSGSLRKKALRSRRSSFFSFFNDSYKNYYSNTEVYKKHKDSGSLRKKALRSRRSSFFSFFNDSYKNYYSNTEVYKKHKDSGSLRKKALRSRRSSFFSFFNDSYKNYYSNTEVYKKHKDSGSLRKKALRSRRSSFFSFFNDSYKNYYSNTEVYKKHKDSGSLRKKALRSRRSSFFSFFNDSYKNYYSNTEVYKKHKDSGSLRKKALRSRRSSFFSFFNDSYKNYYSNTEVYKKHKDSGSLRK
YOR330C	YOR330C_idr_1	0.735192	0.831874764118	TKLMVRSECMLRMVRRRPLRVQFCARWFSTKKNTAEAPTKLMVRSECMLRMVRRRPLRVQFCARWFSTKKNTAEAPTKLMVRSECMLRMVRRRPLRVQFCARWFSTKKNTAEAPTKLMVRSECMLRMVRRRPLRVQFCARWFSTKKNTAEAPTKLMVRSECMLRMVRRRPLRVQFCARWFSTKKNTAEAPTKLMVRSECMLRMVRRRPLRVQFCARWFSTKKNTAEAPTKLMVRSECMLRMVRRRPLRVQFCARWF
YPL078C	YPL078C_idr_1	0.741367	0.838861935633	SMSMGVRGLALRSVSKTLFSQGVRCPSMVIGARYMSSTPSMSMGVRGLALRSVSKTLFSQGVRCPSMVIGARYMSSTPSMSMGVRGLALRSVSKTLFSQGVRCPSMVIGARYMSSTPSMSMGVRGLALRSVSKTLFSQGVRCPSMVIGARYMSSTPSMSMGVRGLALRSVSKTLFSQGVRCPSMVIGARYMSSTPSMSMGVRGLALRSVSKTLFSQGVRCPSMVIGARYMSSTPSMSMGVRGLALRSVSKTLFSQG
YPL083C	YPL083C_idr_9	0.758855	0.85865014275	KEYIHKRSAKSQTEKSESSMKASFQKKTAQSSTKKKRKAYKEYIHKRSAKSQTEKSESSMKASFQKKTAQSSTKKKRKAYKEYIHKRSAKSQTEKSESSMKASFQKKTAQSSTKKKRKAYKEYIHKRSAKSQTEKSESSMKASFQKKTAQSSTKKKRKAYKEYIHKRSAKSQTEKSESSMKASFQKKTAQSSTKKKRKAYKEYIHKRSAKSQTEKSESSMKASFQKKTAQSSTKKKRKAYKEYIHKRSAKSQTEKS
YPL156C	YPL156C_idr_1	0.692716	0.783813604566	IADSSVLKKHTAIKRSTRIISLTLVLLGVIADSSVLKKHTAIKRSTRIISLTLVLLGVIADSSVLKKHTAIKRSTRIISLTLVLLGVIADSSVLKKHTAIKRSTRIISLTLVLLGVIADSSVLKKHTAIKRSTRIISLTLVLLGVIADSSVLKKHTAIKRSTRIISLTLVLLGVIADSSVLKKHTAIKRSTRIISLTLVLLGVIADSSVLKKHTAIKRSTRIISLTLVLLGVIADSSVLKKHTAIKRSTRIISLTL
YPL164C	YPL164C_idr_2	0.637485	0.721319084317	KSDSSFEIVNCSQKTATLPDSRIQISKRNQVLNSKMKIARINSYIGKPAVNGCRIKSDSSFEIVNCSQKTATLPDSRIQISKRNQVLNSKMKIARINSYIGKPAVNGCRIKSDSSFEIVNCSQKTATLPDSRIQISKRNQVLNSKMKIARINSYIGKPAVNGCRIKSDSSFEIVNCSQKTATLPDSRIQISKRNQVLNSKMKIARINSYIGKPAVNGCRIKSDSSFEIVNCSQKTATLPDSRIQISKRNQVLNSKM
YPL180W	YPL180W_idr_1	0.618648	0.700005044743	VHRGRTLKSDTDVTSLNASTVSHQSKPFRQFSTRSRAKSNVHRGRTLKSDTDVTSLNASTVSHQSKPFRQFSTRSRAKSNVHRGRTLKSDTDVTSLNASTVSHQSKPFRQFSTRSRAKSNVHRGRTLKSDTDVTSLNASTVSHQSKPFRQFSTRSRAKSNVHRGRTLKSDTDVTSLNASTVSHQSKPFRQFSTRSRAKSNVHRGRTLKSDTDVTSLNASTVSHQSKPFRQFSTRSRAKSNVHRGRTLKSDTDVTSL
