## Supplementary File 2 for "Discovering molecular features of intrinsically disordered regions by using evolution for contrastive learning": filter_188_idr_activations.txt

YBR054W	YBR054W_idr_4	0.710572	0.727199783086	KDKKKAKKAKKAKKAKKAQEEEEDVATDSEKDKKKAKKAKKAKKAKKAQEEEEDVATDSEKDKKKAKKAKKAKKAKKAQEEEEDVATDSEKDKKKAKKAKKAKKAKKAQEEEEDVATDSEKDKKKAKKAKKAKKAKKAQEEEEDVATDSEKDKKKAKKAKKAKKAKKAQEEEEDVATDSEKDKKKAKKAKKAKKAKKAQEEEEDVATDSEKDKKKAKKAKKAKKAKKAQEEEEDVATDSEKDKKKAKKAKKAKKAK
YDR037W	YDR037W_idr_2	0.722076	0.738972788475	KKRIKQRQVEAKKAAKKAAAQPKPASKKKTDLFADLKKRIKQRQVEAKKAAKKAAAQPKPASKKKTDLFADLKKRIKQRQVEAKKAAKKAAAQPKPASKKKTDLFADLKKRIKQRQVEAKKAAKKAAAQPKPASKKKTDLFADLKKRIKQRQVEAKKAAKKAAAQPKPASKKKTDLFADLKKRIKQRQVEAKKAAKKAAAQPKPASKKKTDLFADLKKRIKQRQVEAKKAAKKAAAQPKPASKKKTDLFADLKKRI
YDR083W	YDR083W_idr_4	0.977135	1.0	IEERRQKLERRQKFIEVETEKEELEKKRRKIEERRQKLERRQKFIEVETEKEELEKKRRKIEERRQKLERRQKFIEVETEKEELEKKRRKIEERRQKLERRQKFIEVETEKEELEKKRRKIEERRQKLERRQKFIEVETEKEELEKKRRKIEERRQKLERRQKFIEVETEKEELEKKRRKIEERRQKLERRQKFIEVETEKEELEKKRRKIEERRQKLERRQKFIEVETEKEELEKKRRKIEERRQKLERRQKFIE
YDR334W	YDR334W_idr_16	0.842966	0.862691824037	AGAEERKAKEEERHKKSLARFAVQAVKKRWAGAEERKAKEEERHKKSLARFAVQAVKKRWAGAEERKAKEEERHKKSLARFAVQAVKKRWAGAEERKAKEEERHKKSLARFAVQAVKKRWAGAEERKAKEEERHKKSLARFAVQAVKKRWAGAEERKAKEEERHKKSLARFAVQAVKKRWAGAEERKAKEEERHKKSLARFAVQAVKKRWAGAEERKAKEEERHKKSLARFAVQAVKKRWAGAEERKAKEEERHKK
YDR412W	YDR412W_idr_5	0.751797	0.7693891612	LNNVKLEKAEKVLKQSINRATKYAKFLGVDEKQKKKPRVKKFLNNVKLEKAEKVLKQSINRATKYAKFLGVDEKQKKKPRVKKFLNNVKLEKAEKVLKQSINRATKYAKFLGVDEKQKKKPRVKKFLNNVKLEKAEKVLKQSINRATKYAKFLGVDEKQKKKPRVKKFLNNVKLEKAEKVLKQSINRATKYAKFLGVDEKQKKKPRVKKFLNNVKLEKAEKVLKQSINRATKYAKFLGVDEKQKKKPRVKKFLNNV
YFL001W	YFL001W_idr_2	0.747134	0.764616690472	PHSEKFQHIEDNKKRKISQEEVTRSKAKKAPKPHSEKFQHIEDNKKRKISQEEVTRSKAKKAPKPHSEKFQHIEDNKKRKISQEEVTRSKAKKAPKPHSEKFQHIEDNKKRKISQEEVTRSKAKKAPKPHSEKFQHIEDNKKRKISQEEVTRSKAKKAPKPHSEKFQHIEDNKKRKISQEEVTRSKAKKAPKPHSEKFQHIEDNKKRKISQEEVTRSKAKKAPKPHSEKFQHIEDNKKRKISQEEVTRSKAKKAPK
YGL026C	YGL026C_idr_3	0.716837	0.733611490578	KHKVLSKDEFFAFQKESLKSANVKKEILDEKHKVLSKDEFFAFQKESLKSANVKKEILDEKHKVLSKDEFFAFQKESLKSANVKKEILDEKHKVLSKDEFFAFQKESLKSANVKKEILDEKHKVLSKDEFFAFQKESLKSANVKKEILDEKHKVLSKDEFFAFQKESLKSANVKKEILDEKHKVLSKDEFFAFQKESLKSANVKKEILDEKHKVLSKDEFFAFQKESLKSANVKKEILDEKHKVLSKDEFFAFQKE
YGL038C	YGL038C_idr_4	0.710885	0.727519785917	PGVPVSEMIDPRFEEDYNVNYRHKRRHDETYKHSELKNPGVPVSEMIDPRFEEDYNVNYRHKRRHDETYKHSELKNPGVPVSEMIDPRFEEDYNVNYRHKRRHDETYKHSELKNPGVPVSEMIDPRFEEDYNVNYRHKRRHDETYKHSELKNPGVPVSEMIDPRFEEDYNVNYRHKRRHDETYKHSELKNPGVPVSEMIDPRFEEDYNVNYRHKRRHDETYKHSELKNPGVPVSEMIDPRFEEDYNVNYRHKRRHD
YGL171W	YGL171W_idr_4	0.696579	0.712878954934	KEKESIKNGKAHKERKQITTVPKMDKAKRRRQQEMIAASKRRKNEELSKKHFSKKEKESIKNGKAHKERKQITTVPKMDKAKRRRQQEMIAASKRRKNEELSKKHFSKKEKESIKNGKAHKERKQITTVPKMDKAKRRRQQEMIAASKRRKNEELSKKHFSKKEKESIKNGKAHKERKQITTVPKMDKAKRRRQQEMIAASKRRKNEELSKKHFSKKEKESIKNGKAHKERKQITTVPKMDKAKRRRQQEMIAASK
YGR005C	YGR005C_idr_2	0.698385	0.71472693163	RKKELEADPEKQRQAYLKKQEREEELKKKQQQQKRRNNRKKFNHRVMRKKELEADPEKQRQAYLKKQEREEELKKKQQQQKRRNNRKKFNHRVMRKKELEADPEKQRQAYLKKQEREEELKKKQQQQKRRNNRKKFNHRVMRKKELEADPEKQRQAYLKKQEREEELKKKQQQQKRRNNRKKFNHRVMRKKELEADPEKQRQAYLKKQEREEELKKKQQQQKRRNNRKKFNHRVMRKKELEADPEKQRQAYLKKQE
YGR100W	YGR100W_idr_8	0.715881	0.73263299927	LAEEVNLIDLSDDEGEEKRTVKQKQLESIKANLAEEVNLIDLSDDEGEEKRTVKQKQLESIKANLAEEVNLIDLSDDEGEEKRTVKQKQLESIKANLAEEVNLIDLSDDEGEEKRTVKQKQLESIKANLAEEVNLIDLSDDEGEEKRTVKQKQLESIKANLAEEVNLIDLSDDEGEEKRTVKQKQLESIKANLAEEVNLIDLSDDEGEEKRTVKQKQLESIKANLAEEVNLIDLSDDEGEEKRTVKQKQLESIKAN
YHR013C	YHR013C_idr_2	0.683999	0.700004666454	RRLKENEEKLEDDLESDLLEDIIKQGVNDIIVRRLKENEEKLEDDLESDLLEDIIKQGVNDIIVRRLKENEEKLEDDLESDLLEDIIKQGVNDIIVRRLKENEEKLEDDLESDLLEDIIKQGVNDIIVRRLKENEEKLEDDLESDLLEDIIKQGVNDIIVRRLKENEEKLEDDLESDLLEDIIKQGVNDIIVRRLKENEEKLEDDLESDLLEDIIKQGVNDIIVRRLKENEEKLEDDLESDLLEDIIKQGVNDIIV
YJL033W	YJL033W_idr_1	0.726225	0.743218712419	AKKNRLNTTQRKTLRQKEDEYIENLKTKIDEYDPKIAKKNRLNTTQRKTLRQKEDEYIENLKTKIDEYDPKIAKKNRLNTTQRKTLRQKEDEYIENLKTKIDEYDPKIAKKNRLNTTQRKTLRQKEDEYIENLKTKIDEYDPKIAKKNRLNTTQRKTLRQKEDEYIENLKTKIDEYDPKIAKKNRLNTTQRKTLRQKEDEYIENLKTKIDEYDPKIAKKNRLNTTQRKTLRQKEDEYIENLKTKIDEYDPKIAKKN
YMR058W	YMR058W_idr_2	0.750763	0.768331370678	EVLLNEVDENEERQVNEDRHSTEKHQFLTKAKRFFEVLLNEVDENEERQVNEDRHSTEKHQFLTKAKRFFEVLLNEVDENEERQVNEDRHSTEKHQFLTKAKRFFEVLLNEVDENEERQVNEDRHSTEKHQFLTKAKRFFEVLLNEVDENEERQVNEDRHSTEKHQFLTKAKRFFEVLLNEVDENEERQVNEDRHSTEKHQFLTKAKRFFEVLLNEVDENEERQVNEDRHSTEKHQFLTKAKRFFEVLLNEVDENE
YMR207C	YMR207C_idr_41	0.81112	0.830100395856	EEFEISLLIDELKKKFEDRRGNIVLEELTRLVDSKRKREEFEISLLIDELKKKFEDRRGNIVLEELTRLVDSKRKREEFEISLLIDELKKKFEDRRGNIVLEELTRLVDSKRKREEFEISLLIDELKKKFEDRRGNIVLEELTRLVDSKRKREEFEISLLIDELKKKFEDRRGNIVLEELTRLVDSKRKREEFEISLLIDELKKKFEDRRGNIVLEELTRLVDSKRKREEFEISLLIDELKKKFEDRRGNIVLEEL
YNL175C	YNL175C_idr_1	0.699086	0.715445077517	SETELSKEDAVTKKDNEEQVKKALLDPTKKRKAEDEIEIDLKSSIPLSKKQKRLLRRGKVTLEELNAKYNIDPKSISETELSKEDAVTKKDNEEQVKKALLDPTKKRKAEDEIEIDLKSSIPLSKKQKRLLRRGKVTLEELNAKYNIDPKSISETELSKEDAVTKKDNEEQVKKALLDPTKKRKAEDEIEIDLKSSIPLSKKQKRLLRRGKVTLEELNAKYNIDPKSISETELSKEDAVTKKDNEEQVKKALLDPT
YOL006C	YOL006C_idr_5	0.862	0.882171066096	FVRENDKRKFEKEELLPESQLKEWLEKVDEKFVRENDKRKFEKEELLPESQLKEWLEKVDEKFVRENDKRKFEKEELLPESQLKEWLEKVDEKFVRENDKRKFEKEELLPESQLKEWLEKVDEKFVRENDKRKFEKEELLPESQLKEWLEKVDEKFVRENDKRKFEKEELLPESQLKEWLEKVDEKFVRENDKRKFEKEELLPESQLKEWLEKVDEKFVRENDKRKFEKEELLPESQLKEWLEKVDEKFVRENDKR
YOR086C	YOR086C_idr_5	0.718538	0.735351376345	EIQDLDKVNKKKKALELRKSAIDEKKISKEDKAKFDQEWNEVKELEDMYSNRQKLEIQDLDKVNKKKKALELRKSAIDEKKISKEDKAKFDQEWNEVKELEDMYSNRQKLEIQDLDKVNKKKKALELRKSAIDEKKISKEDKAKFDQEWNEVKELEDMYSNRQKLEIQDLDKVNKKKKALELRKSAIDEKKISKEDKAKFDQEWNEVKELEDMYSNRQKLEIQDLDKVNKKKKALELRKSAIDEKKISKEDKAKFD
YOR326W	YOR326W_idr_8	0.778329	0.796541578256	KAAKKLEEAKKLELEQAGSKKPGPIRTVNRKKAAKKLEEAKKLELEQAGSKKPGPIRTVNRKKAAKKLEEAKKLELEQAGSKKPGPIRTVNRKKAAKKLEEAKKLELEQAGSKKPGPIRTVNRKKAAKKLEEAKKLELEQAGSKKPGPIRTVNRKKAAKKLEEAKKLELEQAGSKKPGPIRTVNRKKAAKKLEEAKKLELEQAGSKKPGPIRTVNRKKAAKKLEEAKKLELEQAGSKKPGPIRTVNRKKAAKKLEE
YPL063W	YPL063W_idr_8	0.830947	0.850391356874	PEEQMKIQLEKQKEVDALFEEEKKKKKIAESKPEEQMKIQLEKQKEVDALFEEEKKKKKIAESKPEEQMKIQLEKQKEVDALFEEEKKKKKIAESKPEEQMKIQLEKQKEVDALFEEEKKKKKIAESKPEEQMKIQLEKQKEVDALFEEEKKKKKIAESKPEEQMKIQLEKQKEVDALFEEEKKKKKIAESKPEEQMKIQLEKQKEVDALFEEEKKKKKIAESKPEEQMKIQLEKQKEVDALFEEEKKKKKIAESK
YPL109C	YPL109C_idr_6	0.707147	0.723694147809	YGTNIISSELESYRITHDLRKKIEEDQDQDFYGTNIISSELESYRITHDLRKKIEEDQDQDFYGTNIISSELESYRITHDLRKKIEEDQDQDFYGTNIISSELESYRITHDLRKKIEEDQDQDFYGTNIISSELESYRITHDLRKKIEEDQDQDFYGTNIISSELESYRITHDLRKKIEEDQDQDFYGTNIISSELESYRITHDLRKKIEEDQDQDFYGTNIISSELESYRITHDLRKKIEEDQDQDFYGTNIISS
YPL131W	YPL131W_idr_1	0.778425	0.796639909282	AFQKDAKSSAYSSRFQTPFRRRREGKTDYYQRKRLVTQHKAKYAFQKDAKSSAYSSRFQTPFRRRREGKTDYYQRKRLVTQHKAKYAFQKDAKSSAYSSRFQTPFRRRREGKTDYYQRKRLVTQHKAKYAFQKDAKSSAYSSRFQTPFRRRREGKTDYYQRKRLVTQHKAKYAFQKDAKSSAYSSRFQTPFRRRREGKTDYYQRKRLVTQHKAKYAFQKDAKSSAYSSRFQTPFRRRREGKTDYYQRKRLVTQHKA
YPL210C	YPL210C_idr_3	0.815308	0.834386579401	ESSAKRSKNTAVSKVQKRKVLELKKKRKIKRLEKFLESSAKRSKNTAVSKVQKRKVLELKKKRKIKRLEKFLESSAKRSKNTAVSKVQKRKVLELKKKRKIKRLEKFLESSAKRSKNTAVSKVQKRKVLELKKKRKIKRLEKFLESSAKRSKNTAVSKVQKRKVLELKKKRKIKRLEKFLESSAKRSKNTAVSKVQKRKVLELKKKRKIKRLEKFLESSAKRSKNTAVSKVQKRKVLELKKKRKIKRLEKFLESSA
