## Supplementary File 3 for "Discovering molecular features of intrinsically disordered regions by using evolution for contrastive learning"

### Sheet: Sheet1
Correlations are calculated across all yeast IDRs
For more details on features and their sources in literature, see Supplementary File in Zarin et al. eLife 2019 (DOI: 10.7554/eLife.46883)
Literature-Curated Feature	Category	Regular Expression	Randomly Initialized Correlation	Reverse Homology (Yeast IDR Model) Correlation
CLV_Separin_Fungi	Motif	S[IVLMH]E[IVPFMLYAQR]GR.	0.00787589	0.00765552
DEG_APCC_KENBOX_2	Motif	.KEN.	0.0280843	0.0380412
DEG_APCC_TPR_1	Motif	.[ILM]R	0.0934705	0.148239
DOC_CKS1_1	Motif	[MPVLIFWYQ].(T)P..	0.0484855	0.0935939
DOC_MAPK_DCC_7	Motif	[RK].{2,4}[LIVP]P.[LIV].[LIVMF]|[RK].{2,4}[LIVP].P[LIV].[LIVMF]	0.019653	0.0309727
DOC_MAPK_gen_1	Motif	[KR]{0,2}[KR].{0,2}[KR].{2,4}[ILVM].[ILVF]	0.0456892	0.11372
DOC_MAPK_HePTP_8	Motif	([LIV][^P][^P][RK]....[LIVMP].[LIV].[LIVMF])|([LIV][^P][^P][RK][RK]G.{4,7}[LIVMP].[LIV].[LIVMF])	0.0145821	0.034417
DOC_PP1_RVXF_1	Motif	..[RK].{0,1}[VIL][^P][FW].	0.0196579	0.0701615
DOC_PP2B_PxIxI_1	Motif	.P[^P]I[^P][IV][^P]	0.018011	0.0272914
LIG_APCC_Cbox_2	Motif	DR[YFH][ILFVM][PA]..	0.00511415	0.00922058
LIG_AP_GAE_1	Motif	[DE][DES][DEGAS]F[SGAD][DEAP][LVIMFD]	0.0119616	0.0304566
LIG_CaM_IQ_9	Motif	[ACLIVTM][^P][^P][ILVMFCT]Q[^P][^P][^P][RK][^P]{4,5}[RKQ][^P][^P]	0.0134859	0.0284382
LIG_EH_1	Motif	.NPF.	0.0210593	0.033104
LIG_eIF4E_1	Motif	Y....L[VILMF]	0.0219284	0.0415566
LIG_GLEBS_BUB3_1	Motif	[EN][FYLW][NSQ].EE[ILMVF][^P][LIVMFA]	0	0
LIG_LIR_Gen_1	Motif	[EDST].{0,2}[WFY]..[ILV]	0.0368622	0.114355
LIG_PCNA_PIPBox_1	Motif	((^.{0,3})|(Q)).[^FHWY][ILM][^P][^FHILVWYP][HFM][FMY]..	0.00601852	0.0276681
LIG_SUMO_SIM_par_1	Motif	[DEST]{0,5}.[VILPTM][VIL][DESTVILMA][VIL].{0,1}[DEST]{1,10}	0.0364031	0.0918926
MOD_CDK_SPxK_1	Motif	([ST])P.[KR]	0.0552681	0.10229
MOD_LATS_1	Motif	H.[KR]..([ST])[^P]	0.0220011	0.0544964
MOD_SUMO_for_1	Motif	[VILMAFP](K).E	0.0607975	0.0695047
TRG_ER_FFAT_1	Motif	[DE].{0,4}E[FY][FYK]D[AC].[ESTD]	0.00936685	0.02782
TRG_Golgi_diPhe_1	Motif	Q.{6,6}FF.{6,7}	0.00468748	0.0168085
TRG_NLS_MonoExtN_4	Motif	(([PKR].{0,1}[^DE])|([PKR]))((K[RK])|(RK))(([^DE][KR])|([KR][^DE]))[^DE]	0.0831996	0.300419
MOD_CDK_STP	Motif	[ST]P	0.0971688	0.27196
MOD_MEC1	Motif	[ST]Q	0.0812987	0.122094
MOD_PRK1	Motif	[LIVM]....TG	0.0225371	0.0196009
MOD_IPL1	Motif	[RK].[ST][LIV]	0.0497669	0.0980724
MOD_PKA	Motif	R[RK].S	0.0628998	0.180849
MOD_CKII	Motif	[ST][DE].[DE]	0.0938634	0.212765
MOD_IME2	Motif	RP.[ST]	0.0365113	0.0624413
DOC_PRO	Motif	P..P	0.0841396	0.147898
TRG_ER_HDEL	Motif	HDEL	0.0103498	0.0141038
TRG_MITOCHONDRIA	Motif	[MR]L[RK]	0.0460833	0.0800769
MOD_ISOMERASE	Motif	C..C	0.0119841	0.0532669
TRG_FG	Motif	(F.FG)|(GLFG)	0.0190921	0.054018
INT_RGG	Motif	(RGG)|(RG)	0.0671575	0.093323
AA_S	Amino Acid Content	S[^S]	0.328626	0.208101
AA_P	Amino Acid Content	P[^P]	0.196344	0.250604
AA_T	Amino Acid Content	T[^T]	0.224477	0.14487
AA_A	Amino Acid Content	A[^A]	0.227336	0.135498
AA_H	Amino Acid Content	H[^H]	0.125578	0.144737
AA_Q	Amino Acid Content	Q[^Q]	0.127442	0.155166
AA_N	Amino Acid Content	N[^N]	0.190217	0.189661
AA_G	Amino Acid Content	G[^G]	0.147063	0.183058
acidic	Physiochemical Properties	[DE]	0.282659	0.399983
basic	Physiochemical Properties	[RK]	0.182987	0.38938
aliphatic	Physiochemical Properties	[ALMIV]	0.211586	0.256724
polar_fraction	Physiochemical Properties	[QNSTGCH]	0.289788	0.264103
chain_expanding	Physiochemical Properties	[EDRKP]	0.155218	0.235704
aromatic	Physiochemical Properties	[FYW]	0.106231	0.444018
disorder_promoting	Physiochemical Properties	[TAGRDHQKSEP]	0.225725	0.228524
REP_Q2	Repeats	Q{2,}	0.151816	0.129938
REP_N2	Repeats	N{2,}	0.13406	0.119421
REP_S2	Repeats	S{2,}	0.290268	0.250805
REP_G2	Repeats	G{2,}	0.0685678	0.069357
REP_K2	Repeats	K{2,}	0.0957628	0.33951
REP_R2	Repeats	R{2,}	0.11122	0.243944
REP_P2	Repeats	P{2,}	0.0884122	0.19434
REP_QN2	Repeats	[QN]{2,}	0.099968	0.130872
REP_RG2	Repeats	[RG]{2,}	0.107394	0.182387
REP_FG2	Repeats	[FG]{2,}	0.0846339	0.169117
REP_SG2	Repeats	[SG]{2,}	0.25151	0.252483
REP_SR2	Repeats	[SR]{2,}	0.261212	0.257299
REP_KAP2	Repeats	[KAP]{2,}	0.172245	0.231164
REP_PTS2	Repeats	[PTS]{2,}	0.267511	0.202765
